# Digital phenotyping by consumer wearables identifies sleep-associated markers of cardiovascular disease risk and biological aging

**DOI:** 10.1101/527077

**Authors:** Jing Xian Teo, Sonia Davila, Chengxi Yang, Chee Jian Pua, Jonathan Yap, Swee Yaw Tan, Anders Sahlén, Calvin Woon-Loong Chin, Bin Tean Teh, Steven G Rozen, Stuart Alexander Cook, Khung Keong Yeo, Patrick Tan, Weng Khong Lim

## Abstract

Despite growing adoption of consumer wearables, the potential for sleep metrics from these devices to contribute to sleep-related biomedical research remains largely uncharacterized. Here we analyze sleep tracking data, along with questionnaire responses and multi-modal phenotypic data, generated from 482 normal volunteers. First, we provide a detailed comparison of wearable-derived and self-reported sleep metrics, particularly total sleep time (TST) and sleep efficiency (SE). We then identified demographic, socioeconomic and lifestyle factors associated with wearable-derived sleep duration. We also analyzed our multi-modal phenotypic data and showed that wearable-derived TST and SE are associated with various cardiovascular disease risk markers, whereas self-reported measures were not. Using whole-genome sequencing data, we estimated leukocyte telomere length and showed that volunteers with insufficient sleep also exhibit premature telomere attrition. Our study highlights the potential for sleep metrics generated by consumer wearables to provide novel insights into data generated from population cohort studies.
