## Supplementary Data 2 for "Digital phenotyping by consumer wearables identifies sleep-associated markers of cardiovascular disease risk and biological aging": ActivityTable_0115-0066-NHC.tsv

0115-0066	2015-11-06 00:00:00	0
0115-0066	2015-11-06 00:15:00	0
0115-0066	2015-11-06 00:30:00	0
0115-0066	2015-11-06 00:45:00	0
0115-0066	2015-11-06 01:00:00	0
0115-0066	2015-11-06 01:15:00	0
0115-0066	2015-11-06 01:30:00	0
0115-0066	2015-11-06 01:45:00	0
0115-0066	2015-11-06 02:00:00	0
0115-0066	2015-11-06 02:15:00	0
0115-0066	2015-11-06 02:30:00	0
0115-0066	2015-11-06 02:45:00	0
0115-0066	2015-11-06 03:00:00	0
0115-0066	2015-11-06 03:15:00	0
0115-0066	2015-11-06 03:30:00	0
0115-0066	2015-11-06 03:45:00	0
0115-0066	2015-11-06 04:00:00	0
0115-0066	2015-11-06 04:15:00	0
0115-0066	2015-11-06 04:30:00	0
0115-0066	2015-11-06 04:45:00	0
0115-0066	2015-11-06 05:00:00	0
0115-0066	2015-11-06 05:15:00	0
0115-0066	2015-11-06 05:30:00	0
0115-0066	2015-11-06 05:45:00	0
0115-0066	2015-11-06 06:00:00	0
0115-0066	2015-11-06 06:15:00	0
0115-0066	2015-11-06 06:30:00	0
0115-0066	2015-11-06 06:45:00	0
0115-0066	2015-11-06 07:00:00	0
0115-0066	2015-11-06 07:15:00	0
0115-0066	2015-11-06 07:30:00	0
0115-0066	2015-11-06 07:45:00	0
0115-0066	2015-11-06 08:00:00	0
0115-0066	2015-11-06 08:15:00	0
0115-0066	2015-11-06 08:30:00	0
0115-0066	2015-11-06 08:45:00	0
0115-0066	2015-11-06 09:00:00	0
0115-0066	2015-11-06 09:15:00	0
0115-0066	2015-11-06 09:30:00	0
0115-0066	2015-11-06 09:45:00	0
0115-0066	2015-11-06 10:00:00	0
0115-0066	2015-11-06 10:15:00	0
0115-0066	2015-11-06 10:30:00	0
0115-0066	2015-11-06 10:45:00	0
0115-0066	2015-11-06 11:00:00	0
0115-0066	2015-11-06 11:15:00	0
0115-0066	2015-11-06 11:30:00	0
0115-0066	2015-11-06 11:45:00	0
0115-0066	2015-11-06 12:00:00	0
0115-0066	2015-11-06 12:15:00	0
0115-0066	2015-11-06 12:30:00	0
0115-0066	2015-11-06 12:45:00	0
0115-0066	2015-11-06 13:00:00	0
0115-0066	2015-11-06 13:15:00	0
0115-0066	2015-11-06 13:30:00	0
0115-0066	2015-11-06 13:45:00	0
0115-0066	2015-11-06 14:00:00	0
0115-0066	2015-11-06 14:15:00	0
0115-0066	2015-11-06 14:30:00	0
0115-0066	2015-11-06 14:45:00	0
0115-0066	2015-11-06 15:00:00	0
0115-0066	2015-11-06 15:15:00	0
0115-0066	2015-11-06 15:30:00	0
0115-0066	2015-11-06 15:45:00	0
0115-0066	2015-11-06 16:00:00	0
0115-0066	2015-11-06 16:15:00	0
0115-0066	2015-11-06 16:30:00	0
0115-0066	2015-11-06 16:45:00	0
0115-0066	2015-11-06 17:00:00	0
0115-0066	2015-11-06 17:15:00	0
0115-0066	2015-11-06 17:30:00	0
0115-0066	2015-11-06 17:45:00	0
0115-0066	2015-11-06 18:00:00	0
0115-0066	2015-11-06 18:15:00	0
0115-0066	2015-11-06 18:30:00	0
0115-0066	2015-11-06 18:45:00	0
0115-0066	2015-11-06 19:00:00	0
0115-0066	2015-11-06 19:15:00	0
0115-0066	2015-11-06 19:30:00	0
0115-0066	2015-11-06 19:45:00	0
0115-0066	2015-11-06 20:00:00	0
0115-0066	2015-11-06 20:15:00	0
0115-0066	2015-11-06 20:30:00	0
0115-0066	2015-11-06 20:45:00	0
0115-0066	2015-11-06 21:00:00	0
0115-0066	2015-11-06 21:15:00	0
0115-0066	2015-11-06 21:30:00	0
0115-0066	2015-11-06 21:45:00	0
0115-0066	2015-11-06 22:00:00	0
0115-0066	2015-11-06 22:15:00	0
0115-0066	2015-11-06 22:30:00	0
0115-0066	2015-11-06 22:45:00	0
0115-0066	2015-11-06 23:00:00	0
0115-0066	2015-11-06 23:15:00	0
0115-0066	2015-11-06 23:30:00	0
0115-0066	2015-11-06 23:45:00	0
0115-0066	2015-11-07 00:00:00	0
0115-0066	2015-11-07 00:15:00	0
0115-0066	2015-11-07 00:30:00	0
0115-0066	2015-11-07 00:45:00	0
0115-0066	2015-11-07 01:00:00	0
0115-0066	2015-11-07 01:15:00	0
0115-0066	2015-11-07 01:30:00	0
0115-0066	2015-11-07 01:45:00	0
0115-0066	2015-11-07 02:00:00	0
0115-0066	2015-11-07 02:15:00	0
0115-0066	2015-11-07 02:30:00	0
0115-0066	2015-11-07 02:45:00	0
0115-0066	2015-11-07 03:00:00	0
0115-0066	2015-11-07 03:15:00	0
0115-0066	2015-11-07 03:30:00	0
0115-0066	2015-11-07 03:45:00	0
0115-0066	2015-11-07 04:00:00	0
0115-0066	2015-11-07 04:15:00	0
0115-0066	2015-11-07 04:30:00	0
0115-0066	2015-11-07 04:45:00	0
0115-0066	2015-11-07 05:00:00	0
0115-0066	2015-11-07 05:15:00	0
0115-0066	2015-11-07 05:30:00	0
0115-0066	2015-11-07 05:45:00	0
0115-0066	2015-11-07 06:00:00	0
0115-0066	2015-11-07 06:15:00	0
0115-0066	2015-11-07 06:30:00	10
0115-0066	2015-11-07 06:45:00	0
0115-0066	2015-11-07 07:00:00	0
0115-0066	2015-11-07 07:15:00	0
0115-0066	2015-11-07 07:30:00	0
0115-0066	2015-11-07 07:45:00	0
0115-0066	2015-11-07 08:00:00	0
0115-0066	2015-11-07 08:15:00	0
0115-0066	2015-11-07 08:30:00	0
0115-0066	2015-11-07 08:45:00	0
0115-0066	2015-11-07 09:00:00	0
0115-0066	2015-11-07 09:15:00	126
0115-0066	2015-11-07 09:30:00	0
0115-0066	2015-11-07 09:45:00	186
0115-0066	2015-11-07 10:00:00	96
0115-0066	2015-11-07 10:15:00	6
0115-0066	2015-11-07 10:30:00	7
0115-0066	2015-11-07 10:45:00	68
0115-0066	2015-11-07 11:00:00	64
0115-0066	2015-11-07 11:15:00	80
0115-0066	2015-11-07 11:30:00	236
0115-0066	2015-11-07 11:45:00	338
0115-0066	2015-11-07 12:00:00	190
0115-0066	2015-11-07 12:15:00	184
0115-0066	2015-11-07 12:30:00	27
0115-0066	2015-11-07 12:45:00	0
0115-0066	2015-11-07 13:00:00	0
0115-0066	2015-11-07 13:15:00	12
0115-0066	2015-11-07 13:30:00	0
0115-0066	2015-11-07 13:45:00	60
0115-0066	2015-11-07 14:00:00	20
0115-0066	2015-11-07 14:15:00	0
0115-0066	2015-11-07 14:30:00	0
0115-0066	2015-11-07 14:45:00	19
0115-0066	2015-11-07 15:00:00	49
0115-0066	2015-11-07 15:15:00	235
0115-0066	2015-11-07 15:30:00	184
0115-0066	2015-11-07 15:45:00	95
0115-0066	2015-11-07 16:00:00	163
0115-0066	2015-11-07 16:15:00	84
0115-0066	2015-11-07 16:30:00	0
0115-0066	2015-11-07 16:45:00	288
0115-0066	2015-11-07 17:00:00	349
0115-0066	2015-11-07 17:15:00	61
0115-0066	2015-11-07 17:30:00	411
0115-0066	2015-11-07 17:45:00	245
0115-0066	2015-11-07 18:00:00	408
0115-0066	2015-11-07 18:15:00	161
0115-0066	2015-11-07 18:30:00	27
0115-0066	2015-11-07 18:45:00	0
0115-0066	2015-11-07 19:00:00	0
0115-0066	2015-11-07 19:15:00	11
0115-0066	2015-11-07 19:30:00	0
0115-0066	2015-11-07 19:45:00	80
0115-0066	2015-11-07 20:00:00	0
0115-0066	2015-11-07 20:15:00	30
0115-0066	2015-11-07 20:30:00	0
0115-0066	2015-11-07 20:45:00	8
0115-0066	2015-11-07 21:00:00	22
0115-0066	2015-11-07 21:15:00	89
0115-0066	2015-11-07 21:30:00	31
0115-0066	2015-11-07 21:45:00	53
0115-0066	2015-11-07 22:00:00	0
0115-0066	2015-11-07 22:15:00	9
0115-0066	2015-11-07 22:30:00	4
0115-0066	2015-11-07 22:45:00	0
0115-0066	2015-11-07 23:00:00	0
0115-0066	2015-11-07 23:15:00	0
0115-0066	2015-11-07 23:30:00	0
0115-0066	2015-11-07 23:45:00	25
0115-0066	2015-11-08 00:00:00	172
0115-0066	2015-11-08 00:15:00	0
0115-0066	2015-11-08 00:30:00	0
0115-0066	2015-11-08 00:45:00	0
0115-0066	2015-11-08 01:00:00	0
0115-0066	2015-11-08 01:15:00	0
0115-0066	2015-11-08 01:30:00	0
0115-0066	2015-11-08 01:45:00	0
0115-0066	2015-11-08 02:00:00	0
0115-0066	2015-11-08 02:15:00	0
0115-0066	2015-11-08 02:30:00	4
0115-0066	2015-11-08 02:45:00	0
0115-0066	2015-11-08 03:00:00	0
0115-0066	2015-11-08 03:15:00	0
0115-0066	2015-11-08 03:30:00	0
0115-0066	2015-11-08 03:45:00	0
0115-0066	2015-11-08 04:00:00	0
0115-0066	2015-11-08 04:15:00	0
0115-0066	2015-11-08 04:30:00	0
0115-0066	2015-11-08 04:45:00	0
0115-0066	2015-11-08 05:00:00	8
0115-0066	2015-11-08 05:15:00	0
0115-0066	2015-11-08 05:30:00	0
0115-0066	2015-11-08 05:45:00	0
0115-0066	2015-11-08 06:00:00	156
0115-0066	2015-11-08 06:15:00	7
0115-0066	2015-11-08 06:30:00	0
0115-0066	2015-11-08 06:45:00	0
0115-0066	2015-11-08 07:00:00	0
0115-0066	2015-11-08 07:15:00	0
0115-0066	2015-11-08 07:30:00	0
0115-0066	2015-11-08 07:45:00	0
0115-0066	2015-11-08 08:00:00	0
0115-0066	2015-11-08 08:15:00	0
0115-0066	2015-11-08 08:30:00	0
0115-0066	2015-11-08 08:45:00	0
0115-0066	2015-11-08 09:00:00	0
0115-0066	2015-11-08 09:15:00	0
0115-0066	2015-11-08 09:30:00	0
0115-0066	2015-11-08 09:45:00	0
0115-0066	2015-11-08 10:00:00	0
0115-0066	2015-11-08 10:15:00	44
0115-0066	2015-11-08 10:30:00	89
0115-0066	2015-11-08 10:45:00	293
0115-0066	2015-11-08 11:00:00	497
0115-0066	2015-11-08 11:15:00	258
0115-0066	2015-11-08 11:30:00	185
0115-0066	2015-11-08 11:45:00	84
0115-0066	2015-11-08 12:00:00	123
0115-0066	2015-11-08 12:15:00	298
0115-0066	2015-11-08 12:30:00	853
0115-0066	2015-11-08 12:45:00	69
0115-0066	2015-11-08 13:00:00	0
0115-0066	2015-11-08 13:15:00	25
0115-0066	2015-11-08 13:30:00	11
0115-0066	2015-11-08 13:45:00	41
0115-0066	2015-11-08 14:00:00	87
0115-0066	2015-11-08 14:15:00	87
0115-0066	2015-11-08 14:30:00	81
0115-0066	2015-11-08 14:45:00	6
0115-0066	2015-11-08 15:00:00	74
0115-0066	2015-11-08 15:15:00	77
0115-0066	2015-11-08 15:30:00	0
0115-0066	2015-11-08 15:45:00	24
0115-0066	2015-11-08 16:00:00	195
0115-0066	2015-11-08 16:15:00	56
0115-0066	2015-11-08 16:30:00	74
0115-0066	2015-11-08 16:45:00	42
0115-0066	2015-11-08 17:00:00	0
0115-0066	2015-11-08 17:15:00	95
0115-0066	2015-11-08 17:30:00	15
0115-0066	2015-11-08 17:45:00	30
0115-0066	2015-11-08 18:00:00	0
0115-0066	2015-11-08 18:15:00	382
0115-0066	2015-11-08 18:30:00	361
0115-0066	2015-11-08 18:45:00	723
0115-0066	2015-11-08 19:00:00	270
0115-0066	2015-11-08 19:15:00	365
0115-0066	2015-11-08 19:30:00	204
0115-0066	2015-11-08 19:45:00	573
0115-0066	2015-11-08 20:00:00	0
0115-0066	2015-11-08 20:15:00	552
0115-0066	2015-11-08 20:30:00	0
0115-0066	2015-11-08 20:45:00	61
0115-0066	2015-11-08 21:00:00	12
0115-0066	2015-11-08 21:15:00	0
0115-0066	2015-11-08 21:30:00	7
0115-0066	2015-11-08 21:45:00	67
0115-0066	2015-11-08 22:00:00	89
0115-0066	2015-11-08 22:15:00	0
0115-0066	2015-11-08 22:30:00	7
0115-0066	2015-11-08 22:45:00	259
0115-0066	2015-11-08 23:00:00	54
0115-0066	2015-11-08 23:15:00	18
0115-0066	2015-11-08 23:30:00	0
0115-0066	2015-11-08 23:45:00	0
0115-0066	2015-11-09 00:00:00	0
0115-0066	2015-11-09 00:15:00	12
0115-0066	2015-11-09 00:30:00	0
0115-0066	2015-11-09 00:45:00	0
0115-0066	2015-11-09 01:00:00	0
0115-0066	2015-11-09 01:15:00	0
0115-0066	2015-11-09 01:30:00	0
0115-0066	2015-11-09 01:45:00	0
0115-0066	2015-11-09 02:00:00	0
0115-0066	2015-11-09 02:15:00	0
0115-0066	2015-11-09 02:30:00	0
0115-0066	2015-11-09 02:45:00	0
0115-0066	2015-11-09 03:00:00	9
0115-0066	2015-11-09 03:15:00	0
0115-0066	2015-11-09 03:30:00	0
0115-0066	2015-11-09 03:45:00	0
0115-0066	2015-11-09 04:00:00	0
0115-0066	2015-11-09 04:15:00	0
0115-0066	2015-11-09 04:30:00	8
0115-0066	2015-11-09 04:45:00	0
0115-0066	2015-11-09 05:00:00	0
0115-0066	2015-11-09 05:15:00	0
0115-0066	2015-11-09 05:30:00	0
0115-0066	2015-11-09 05:45:00	193
0115-0066	2015-11-09 06:00:00	16
0115-0066	2015-11-09 06:15:00	33
0115-0066	2015-11-09 06:30:00	194
0115-0066	2015-11-09 06:45:00	415
0115-0066	2015-11-09 07:00:00	74
0115-0066	2015-11-09 07:15:00	0
0115-0066	2015-11-09 07:30:00	0
0115-0066	2015-11-09 07:45:00	0
0115-0066	2015-11-09 08:00:00	0
0115-0066	2015-11-09 08:15:00	0
0115-0066	2015-11-09 08:30:00	0
0115-0066	2015-11-09 08:45:00	161
0115-0066	2015-11-09 09:00:00	42
0115-0066	2015-11-09 09:15:00	0
0115-0066	2015-11-09 09:30:00	0
0115-0066	2015-11-09 09:45:00	0
0115-0066	2015-11-09 10:00:00	0
0115-0066	2015-11-09 10:15:00	0
0115-0066	2015-11-09 10:30:00	0
0115-0066	2015-11-09 10:45:00	74
0115-0066	2015-11-09 11:00:00	98
0115-0066	2015-11-09 11:15:00	240
0115-0066	2015-11-09 11:30:00	38
0115-0066	2015-11-09 11:45:00	0
0115-0066	2015-11-09 12:00:00	0
0115-0066	2015-11-09 12:15:00	29
0115-0066	2015-11-09 12:30:00	34
0115-0066	2015-11-09 12:45:00	0
0115-0066	2015-11-09 13:00:00	97
0115-0066	2015-11-09 13:15:00	84
0115-0066	2015-11-09 13:30:00	143
0115-0066	2015-11-09 13:45:00	594
0115-0066	2015-11-09 14:00:00	268
0115-0066	2015-11-09 14:15:00	172
0115-0066	2015-11-09 14:30:00	10
0115-0066	2015-11-09 14:45:00	0
0115-0066	2015-11-09 15:00:00	0
0115-0066	2015-11-09 15:15:00	58
0115-0066	2015-11-09 15:30:00	0
0115-0066	2015-11-09 15:45:00	0
0115-0066	2015-11-09 16:00:00	0
0115-0066	2015-11-09 16:15:00	0
0115-0066	2015-11-09 16:30:00	508
0115-0066	2015-11-09 16:45:00	72
0115-0066	2015-11-09 17:00:00	7
0115-0066	2015-11-09 17:15:00	8
0115-0066	2015-11-09 17:30:00	48
0115-0066	2015-11-09 17:45:00	77
0115-0066	2015-11-09 18:00:00	4
0115-0066	2015-11-09 18:15:00	23
0115-0066	2015-11-09 18:30:00	551
0115-0066	2015-11-09 18:45:00	544
0115-0066	2015-11-09 19:00:00	613
0115-0066	2015-11-09 19:15:00	1180
0115-0066	2015-11-09 19:30:00	2336
0115-0066	2015-11-09 19:45:00	2436
0115-0066	2015-11-09 20:00:00	976
0115-0066	2015-11-09 20:15:00	976
0115-0066	2015-11-09 20:30:00	0
0115-0066	2015-11-09 20:45:00	6
0115-0066	2015-11-09 21:00:00	6
0115-0066	2015-11-09 21:15:00	0
0115-0066	2015-11-09 21:30:00	36
0115-0066	2015-11-09 21:45:00	54
0115-0066	2015-11-09 22:00:00	35
0115-0066	2015-11-09 22:15:00	77
0115-0066	2015-11-09 22:30:00	64
0115-0066	2015-11-09 22:45:00	300
0115-0066	2015-11-09 23:00:00	308
0115-0066	2015-11-09 23:15:00	6
0115-0066	2015-11-09 23:30:00	0
0115-0066	2015-11-09 23:45:00	0
0115-0066	2015-11-10 00:00:00	40
0115-0066	2015-11-10 00:15:00	11
0115-0066	2015-11-10 00:30:00	10
0115-0066	2015-11-10 00:45:00	0
0115-0066	2015-11-10 01:00:00	0
0115-0066	2015-11-10 01:15:00	0
0115-0066	2015-11-10 01:30:00	89
0115-0066	2015-11-10 01:45:00	0
0115-0066	2015-11-10 02:00:00	56
0115-0066	2015-11-10 02:15:00	0
0115-0066	2015-11-10 02:30:00	0
0115-0066	2015-11-10 02:45:00	0
0115-0066	2015-11-10 03:00:00	6
0115-0066	2015-11-10 03:15:00	0
0115-0066	2015-11-10 03:30:00	0
0115-0066	2015-11-10 03:45:00	0
0115-0066	2015-11-10 04:00:00	0
0115-0066	2015-11-10 04:15:00	0
0115-0066	2015-11-10 04:30:00	4
0115-0066	2015-11-10 04:45:00	7
0115-0066	2015-11-10 05:00:00	0
0115-0066	2015-11-10 05:15:00	0
0115-0066	2015-11-10 05:30:00	0
0115-0066	2015-11-10 05:45:00	0
0115-0066	2015-11-10 06:00:00	0
0115-0066	2015-11-10 06:15:00	0
0115-0066	2015-11-10 06:30:00	0
0115-0066	2015-11-10 06:45:00	0
0115-0066	2015-11-10 07:00:00	0
0115-0066	2015-11-10 07:15:00	0
0115-0066	2015-11-10 07:30:00	0
0115-0066	2015-11-10 07:45:00	0
0115-0066	2015-11-10 08:00:00	0
0115-0066	2015-11-10 08:15:00	0
0115-0066	2015-11-10 08:30:00	0
0115-0066	2015-11-10 08:45:00	117
0115-0066	2015-11-10 09:00:00	0
0115-0066	2015-11-10 09:15:00	0
0115-0066	2015-11-10 09:30:00	32
0115-0066	2015-11-10 09:45:00	278
0115-0066	2015-11-10 10:00:00	36
0115-0066	2015-11-10 10:15:00	222
0115-0066	2015-11-10 10:30:00	179
0115-0066	2015-11-10 10:45:00	149
0115-0066	2015-11-10 11:00:00	54
0115-0066	2015-11-10 11:15:00	89
0115-0066	2015-11-10 11:30:00	128
0115-0066	2015-11-10 11:45:00	387
0115-0066	2015-11-10 12:00:00	102
0115-0066	2015-11-10 12:15:00	0
0115-0066	2015-11-10 12:30:00	0
0115-0066	2015-11-10 12:45:00	0
0115-0066	2015-11-10 13:00:00	0
0115-0066	2015-11-10 13:15:00	26
0115-0066	2015-11-10 13:30:00	0
0115-0066	2015-11-10 13:45:00	0
0115-0066	2015-11-10 14:00:00	133
0115-0066	2015-11-10 14:15:00	0
0115-0066	2015-11-10 14:30:00	0
0115-0066	2015-11-10 14:45:00	0
0115-0066	2015-11-10 15:00:00	0
0115-0066	2015-11-10 15:15:00	0
0115-0066	2015-11-10 15:30:00	0
0115-0066	2015-11-10 15:45:00	149
0115-0066	2015-11-10 16:00:00	242
0115-0066	2015-11-10 16:15:00	196
0115-0066	2015-11-10 16:30:00	69
0115-0066	2015-11-10 16:45:00	382
0115-0066	2015-11-10 17:00:00	496
0115-0066	2015-11-10 17:15:00	242
0115-0066	2015-11-10 17:30:00	420
0115-0066	2015-11-10 17:45:00	785
0115-0066	2015-11-10 18:00:00	799
0115-0066	2015-11-10 18:15:00	179
0115-0066	2015-11-10 18:30:00	773
0115-0066	2015-11-10 18:45:00	271
0115-0066	2015-11-10 19:00:00	1204
0115-0066	2015-11-10 19:15:00	2493
0115-0066	2015-11-10 19:30:00	1891
0115-0066	2015-11-10 19:45:00	846
0115-0066	2015-11-10 20:00:00	864
0115-0066	2015-11-10 20:15:00	203
0115-0066	2015-11-10 20:30:00	0
0115-0066	2015-11-10 20:45:00	0
0115-0066	2015-11-10 21:00:00	11
0115-0066	2015-11-10 21:15:00	80
0115-0066	2015-11-10 21:30:00	178
0115-0066	2015-11-10 21:45:00	346
0115-0066	2015-11-10 22:00:00	120
0115-0066	2015-11-10 22:15:00	80
0115-0066	2015-11-10 22:30:00	114
0115-0066	2015-11-10 22:45:00	331
0115-0066	2015-11-10 23:00:00	0
0115-0066	2015-11-10 23:15:00	53
0115-0066	2015-11-10 23:30:00	0
0115-0066	2015-11-10 23:45:00	0
0115-0066	2015-11-11 00:00:00	0
0115-0066	2015-11-11 00:15:00	0
0115-0066	2015-11-11 00:30:00	0
0115-0066	2015-11-11 00:45:00	0
0115-0066	2015-11-11 01:00:00	0
0115-0066	2015-11-11 01:15:00	0
0115-0066	2015-11-11 01:30:00	0
0115-0066	2015-11-11 01:45:00	0
0115-0066	2015-11-11 02:00:00	7
0115-0066	2015-11-11 02:15:00	12
0115-0066	2015-11-11 02:30:00	0
0115-0066	2015-11-11 02:45:00	0
0115-0066	2015-11-11 03:00:00	0
0115-0066	2015-11-11 03:15:00	0
0115-0066	2015-11-11 03:30:00	0
0115-0066	2015-11-11 03:45:00	0
0115-0066	2015-11-11 04:00:00	0
0115-0066	2015-11-11 04:15:00	120
0115-0066	2015-11-11 04:30:00	226
0115-0066	2015-11-11 04:45:00	280
0115-0066	2015-11-11 05:00:00	377
0115-0066	2015-11-11 05:15:00	510
0115-0066	2015-11-11 05:30:00	21
0115-0066	2015-11-11 05:45:00	98
0115-0066	2015-11-11 06:00:00	91
0115-0066	2015-11-11 06:15:00	181
0115-0066	2015-11-11 06:30:00	1053
0115-0066	2015-11-11 06:45:00	77
0115-0066	2015-11-11 07:00:00	195
0115-0066	2015-11-11 07:15:00	330
0115-0066	2015-11-11 07:30:00	108
0115-0066	2015-11-11 07:45:00	511
0115-0066	2015-11-11 08:00:00	172
0115-0066	2015-11-11 08:15:00	16
0115-0066	2015-11-11 08:30:00	0
0115-0066	2015-11-11 08:45:00	0
0115-0066	2015-11-11 09:00:00	51
0115-0066	2015-11-11 09:15:00	77
0115-0066	2015-11-11 09:30:00	67
0115-0066	2015-11-11 09:45:00	579
0115-0066	2015-11-11 10:00:00	154
0115-0066	2015-11-11 10:15:00	0
0115-0066	2015-11-11 10:30:00	202
0115-0066	2015-11-11 10:45:00	695
0115-0066	2015-11-11 11:00:00	89
0115-0066	2015-11-11 11:15:00	620
0115-0066	2015-11-11 11:30:00	59
0115-0066	2015-11-11 11:45:00	74
0115-0066	2015-11-11 12:00:00	363
0115-0066	2015-11-11 12:15:00	132
0115-0066	2015-11-11 12:30:00	810
0115-0066	2015-11-11 12:45:00	373
0115-0066	2015-11-11 13:00:00	131
0115-0066	2015-11-11 13:15:00	361
0115-0066	2015-11-11 13:30:00	117
0115-0066	2015-11-11 13:45:00	158
0115-0066	2015-11-11 14:00:00	126
0115-0066	2015-11-11 14:15:00	493
0115-0066	2015-11-11 14:30:00	0
0115-0066	2015-11-11 14:45:00	0
0115-0066	2015-11-11 15:00:00	0
0115-0066	2015-11-11 15:15:00	6
0115-0066	2015-11-11 15:30:00	32
0115-0066	2015-11-11 15:45:00	205
0115-0066	2015-11-11 16:00:00	0
0115-0066	2015-11-11 16:15:00	130
0115-0066	2015-11-11 16:30:00	169
0115-0066	2015-11-11 16:45:00	268
0115-0066	2015-11-11 17:00:00	157
0115-0066	2015-11-11 17:15:00	102
0115-0066	2015-11-11 17:30:00	206
0115-0066	2015-11-11 17:45:00	38
0115-0066	2015-11-11 18:00:00	186
0115-0066	2015-11-11 18:15:00	106
0115-0066	2015-11-11 18:30:00	238
0115-0066	2015-11-11 18:45:00	90
0115-0066	2015-11-11 19:00:00	613
0115-0066	2015-11-11 19:15:00	103
0115-0066	2015-11-11 19:30:00	522
0115-0066	2015-11-11 19:45:00	0
0115-0066	2015-11-11 20:00:00	0
0115-0066	2015-11-11 20:15:00	0
0115-0066	2015-11-11 20:30:00	0
0115-0066	2015-11-11 20:45:00	0
0115-0066	2015-11-11 21:00:00	0
0115-0066	2015-11-11 21:15:00	0
0115-0066	2015-11-11 21:30:00	0
0115-0066	2015-11-11 21:45:00	5
0115-0066	2015-11-11 22:00:00	6
0115-0066	2015-11-11 22:15:00	8
0115-0066	2015-11-11 22:30:00	0
0115-0066	2015-11-11 22:45:00	95
0115-0066	2015-11-11 23:00:00	186
0115-0066	2015-11-11 23:15:00	93
0115-0066	2015-11-11 23:30:00	0
0115-0066	2015-11-11 23:45:00	0
0115-0066	2015-11-12 00:00:00	0
0115-0066	2015-11-12 00:15:00	0
0115-0066	2015-11-12 00:30:00	0
0115-0066	2015-11-12 00:45:00	0
0115-0066	2015-11-12 01:00:00	0
0115-0066	2015-11-12 01:15:00	0
0115-0066	2015-11-12 01:30:00	0
0115-0066	2015-11-12 01:45:00	0
0115-0066	2015-11-12 02:00:00	0
0115-0066	2015-11-12 02:15:00	0
0115-0066	2015-11-12 02:30:00	0
0115-0066	2015-11-12 02:45:00	0
0115-0066	2015-11-12 03:00:00	0
0115-0066	2015-11-12 03:15:00	0
0115-0066	2015-11-12 03:30:00	0
0115-0066	2015-11-12 03:45:00	0
0115-0066	2015-11-12 04:00:00	0
0115-0066	2015-11-12 04:15:00	0
0115-0066	2015-11-12 04:30:00	0
0115-0066	2015-11-12 04:45:00	29
0115-0066	2015-11-12 05:00:00	47
0115-0066	2015-11-12 05:15:00	0
0115-0066	2015-11-12 05:30:00	17
0115-0066	2015-11-12 05:45:00	0
0115-0066	2015-11-12 06:00:00	0
0115-0066	2015-11-12 06:15:00	0
0115-0066	2015-11-12 06:30:00	0
0115-0066	2015-11-12 06:45:00	0
0115-0066	2015-11-12 07:00:00	0
0115-0066	2015-11-12 07:15:00	7
0115-0066	2015-11-12 07:30:00	0
0115-0066	2015-11-12 07:45:00	0
0115-0066	2015-11-12 08:00:00	0
0115-0066	2015-11-12 08:15:00	106
0115-0066	2015-11-12 08:30:00	100
0115-0066	2015-11-12 08:45:00	33
0115-0066	2015-11-12 09:00:00	16
0115-0066	2015-11-12 09:15:00	0
0115-0066	2015-11-12 09:30:00	0
0115-0066	2015-11-12 09:45:00	0
0115-0066	2015-11-12 10:00:00	0
0115-0066	2015-11-12 10:15:00	251
0115-0066	2015-11-12 10:30:00	348
0115-0066	2015-11-12 10:45:00	411
0115-0066	2015-11-12 11:00:00	305
0115-0066	2015-11-12 11:15:00	273
0115-0066	2015-11-12 11:30:00	0
0115-0066	2015-11-12 11:45:00	10
0115-0066	2015-11-12 12:00:00	33
0115-0066	2015-11-12 12:15:00	0
0115-0066	2015-11-12 12:30:00	13
0115-0066	2015-11-12 12:45:00	0
0115-0066	2015-11-12 13:00:00	313
0115-0066	2015-11-12 13:15:00	178
0115-0066	2015-11-12 13:30:00	0
0115-0066	2015-11-12 13:45:00	474
0115-0066	2015-11-12 14:00:00	735
0115-0066	2015-11-12 14:15:00	25
0115-0066	2015-11-12 14:30:00	0
0115-0066	2015-11-12 14:45:00	0
0115-0066	2015-11-12 15:00:00	0
0115-0066	2015-11-12 15:15:00	0
0115-0066	2015-11-12 15:30:00	67
0115-0066	2015-11-12 15:45:00	91
0115-0066	2015-11-12 16:00:00	0
0115-0066	2015-11-12 16:15:00	0
0115-0066	2015-11-12 16:30:00	0
0115-0066	2015-11-12 16:45:00	0
0115-0066	2015-11-12 17:00:00	34
0115-0066	2015-11-12 17:15:00	0
0115-0066	2015-11-12 17:30:00	48
0115-0066	2015-11-12 17:45:00	0
0115-0066	2015-11-12 18:00:00	18
0115-0066	2015-11-12 18:15:00	295
0115-0066	2015-11-12 18:30:00	769
0115-0066	2015-11-12 18:45:00	418
0115-0066	2015-11-12 19:00:00	526
0115-0066	2015-11-12 19:15:00	645
0115-0066	2015-11-12 19:30:00	1327
0115-0066	2015-11-12 19:45:00	2465
0115-0066	2015-11-12 20:00:00	1502
0115-0066	2015-11-12 20:15:00	1052
0115-0066	2015-11-12 20:30:00	0
0115-0066	2015-11-12 20:45:00	0
0115-0066	2015-11-12 21:00:00	0
0115-0066	2015-11-12 21:15:00	0
0115-0066	2015-11-12 21:30:00	39
0115-0066	2015-11-12 21:45:00	67
0115-0066	2015-11-12 22:00:00	76
0115-0066	2015-11-12 22:15:00	201
0115-0066	2015-11-12 22:30:00	385
0115-0066	2015-11-12 22:45:00	0
0115-0066	2015-11-12 23:00:00	0
0115-0066	2015-11-12 23:15:00	482
0115-0066	2015-11-12 23:30:00	535
0115-0066	2015-11-12 23:45:00	63
0115-0066	2015-11-13 00:00:00	104
0115-0066	2015-11-13 00:15:00	0
0115-0066	2015-11-13 00:30:00	0
0115-0066	2015-11-13 00:45:00	0
0115-0066	2015-11-13 01:00:00	0
0115-0066	2015-11-13 01:15:00	0
0115-0066	2015-11-13 01:30:00	0
0115-0066	2015-11-13 01:45:00	0
0115-0066	2015-11-13 02:00:00	0
0115-0066	2015-11-13 02:15:00	0
0115-0066	2015-11-13 02:30:00	0
0115-0066	2015-11-13 02:45:00	0
0115-0066	2015-11-13 03:00:00	0
0115-0066	2015-11-13 03:15:00	0
0115-0066	2015-11-13 03:30:00	0
0115-0066	2015-11-13 03:45:00	0
0115-0066	2015-11-13 04:00:00	0
0115-0066	2015-11-13 04:15:00	0
0115-0066	2015-11-13 04:30:00	0
0115-0066	2015-11-13 04:45:00	7
0115-0066	2015-11-13 05:00:00	69
0115-0066	2015-11-13 05:15:00	29
0115-0066	2015-11-13 05:30:00	0
0115-0066	2015-11-13 05:45:00	0
0115-0066	2015-11-13 06:00:00	0
0115-0066	2015-11-13 06:15:00	0
0115-0066	2015-11-13 06:30:00	182
0115-0066	2015-11-13 06:45:00	114
0115-0066	2015-11-13 07:00:00	229
0115-0066	2015-11-13 07:15:00	265
0115-0066	2015-11-13 07:30:00	0
0115-0066	2015-11-13 07:45:00	542
0115-0066	2015-11-13 08:00:00	759
0115-0066	2015-11-13 08:15:00	592
0115-0066	2015-11-13 08:30:00	71
0115-0066	2015-11-13 08:45:00	356
0115-0066	2015-11-13 09:00:00	0
0115-0066	2015-11-13 09:15:00	0
0115-0066	2015-11-13 09:30:00	0
0115-0066	2015-11-13 09:45:00	7
0115-0066	2015-11-13 10:00:00	0
0115-0066	2015-11-13 10:15:00	0
0115-0066	2015-11-13 10:30:00	0
0115-0066	2015-11-13 10:45:00	0
0115-0066	2015-11-13 11:00:00	0
0115-0066	2015-11-13 11:15:00	0
0115-0066	2015-11-13 11:30:00	0
0115-0066	2015-11-13 11:45:00	0
0115-0066	2015-11-13 12:00:00	0
0115-0066	2015-11-13 12:15:00	0
0115-0066	2015-11-13 12:30:00	0
0115-0066	2015-11-13 12:45:00	0
0115-0066	2015-11-13 13:00:00	0
0115-0066	2015-11-13 13:15:00	0
0115-0066	2015-11-13 13:30:00	0
0115-0066	2015-11-13 13:45:00	0
0115-0066	2015-11-13 14:00:00	0
0115-0066	2015-11-13 14:15:00	0
0115-0066	2015-11-13 14:30:00	0
0115-0066	2015-11-13 14:45:00	0
0115-0066	2015-11-13 15:00:00	0
0115-0066	2015-11-13 15:15:00	0
0115-0066	2015-11-13 15:30:00	0
0115-0066	2015-11-13 15:45:00	0
0115-0066	2015-11-13 16:00:00	0
0115-0066	2015-11-13 16:15:00	0
0115-0066	2015-11-13 16:30:00	0
0115-0066	2015-11-13 16:45:00	0
0115-0066	2015-11-13 17:00:00	0
0115-0066	2015-11-13 17:15:00	0
0115-0066	2015-11-13 17:30:00	0
0115-0066	2015-11-13 17:45:00	0
0115-0066	2015-11-13 18:00:00	0
0115-0066	2015-11-13 18:15:00	0
0115-0066	2015-11-13 18:30:00	0
0115-0066	2015-11-13 18:45:00	0
0115-0066	2015-11-13 19:00:00	0
0115-0066	2015-11-13 19:15:00	0
0115-0066	2015-11-13 19:30:00	0
0115-0066	2015-11-13 19:45:00	0
0115-0066	2015-11-13 20:00:00	0
0115-0066	2015-11-13 20:15:00	0
0115-0066	2015-11-13 20:30:00	0
0115-0066	2015-11-13 20:45:00	0
0115-0066	2015-11-13 21:00:00	0
0115-0066	2015-11-13 21:15:00	0
0115-0066	2015-11-13 21:30:00	0
0115-0066	2015-11-13 21:45:00	0
0115-0066	2015-11-13 22:00:00	0
0115-0066	2015-11-13 22:15:00	0
0115-0066	2015-11-13 22:30:00	0
0115-0066	2015-11-13 22:45:00	0
0115-0066	2015-11-13 23:00:00	0
0115-0066	2015-11-13 23:15:00	0
0115-0066	2015-11-13 23:30:00	0
0115-0066	2015-11-13 23:45:00	0
