## Supplementary Data 2 for "Digital phenotyping by consumer wearables identifies sleep-associated markers of cardiovascular disease risk and biological aging": ActivityTable_0115-0074-NHC.tsv

0115-0074	2016-12-30 00:00:00	0
0115-0074	2016-12-30 00:15:00	0
0115-0074	2016-12-30 00:30:00	0
0115-0074	2016-12-30 00:45:00	0
0115-0074	2016-12-30 01:00:00	0
0115-0074	2016-12-30 01:15:00	0
0115-0074	2016-12-30 01:30:00	0
0115-0074	2016-12-30 01:45:00	0
0115-0074	2016-12-30 02:00:00	0
0115-0074	2016-12-30 02:15:00	0
0115-0074	2016-12-30 02:30:00	0
0115-0074	2016-12-30 02:45:00	0
0115-0074	2016-12-30 03:00:00	0
0115-0074	2016-12-30 03:15:00	0
0115-0074	2016-12-30 03:30:00	0
0115-0074	2016-12-30 03:45:00	0
0115-0074	2016-12-30 04:00:00	0
0115-0074	2016-12-30 04:15:00	0
0115-0074	2016-12-30 04:30:00	0
0115-0074	2016-12-30 04:45:00	0
0115-0074	2016-12-30 05:00:00	0
0115-0074	2016-12-30 05:15:00	0
0115-0074	2016-12-30 05:30:00	0
0115-0074	2016-12-30 05:45:00	0
0115-0074	2016-12-30 06:00:00	0
0115-0074	2016-12-30 06:15:00	0
0115-0074	2016-12-30 06:30:00	0
0115-0074	2016-12-30 06:45:00	0
0115-0074	2016-12-30 07:00:00	0
0115-0074	2016-12-30 07:15:00	0
0115-0074	2016-12-30 07:30:00	0
0115-0074	2016-12-30 07:45:00	0
0115-0074	2016-12-30 08:00:00	0
0115-0074	2016-12-30 08:15:00	0
0115-0074	2016-12-30 08:30:00	0
0115-0074	2016-12-30 08:45:00	0
0115-0074	2016-12-30 09:00:00	0
0115-0074	2016-12-30 09:15:00	0
0115-0074	2016-12-30 09:30:00	0
0115-0074	2016-12-30 09:45:00	56
0115-0074	2016-12-30 10:00:00	0
0115-0074	2016-12-30 10:15:00	8
0115-0074	2016-12-30 10:30:00	87
0115-0074	2016-12-30 10:45:00	151
0115-0074	2016-12-30 11:00:00	206
0115-0074	2016-12-30 11:15:00	35
0115-0074	2016-12-30 11:30:00	0
0115-0074	2016-12-30 11:45:00	20
0115-0074	2016-12-30 12:00:00	8
0115-0074	2016-12-30 12:15:00	12
0115-0074	2016-12-30 12:30:00	0
0115-0074	2016-12-30 12:45:00	0
0115-0074	2016-12-30 13:00:00	0
0115-0074	2016-12-30 13:15:00	0
0115-0074	2016-12-30 13:30:00	9
0115-0074	2016-12-30 13:45:00	0
0115-0074	2016-12-30 14:00:00	4
0115-0074	2016-12-30 14:15:00	0
0115-0074	2016-12-30 14:30:00	0
0115-0074	2016-12-30 14:45:00	0
0115-0074	2016-12-30 15:00:00	0
0115-0074	2016-12-30 15:15:00	17
0115-0074	2016-12-30 15:30:00	13
0115-0074	2016-12-30 15:45:00	0
0115-0074	2016-12-30 16:00:00	4
0115-0074	2016-12-30 16:15:00	106
0115-0074	2016-12-30 16:30:00	34
0115-0074	2016-12-30 16:45:00	36
0115-0074	2016-12-30 17:00:00	0
0115-0074	2016-12-30 17:15:00	57
0115-0074	2016-12-30 17:30:00	185
0115-0074	2016-12-30 17:45:00	467
0115-0074	2016-12-30 18:00:00	177
0115-0074	2016-12-30 18:15:00	603
0115-0074	2016-12-30 18:30:00	98
0115-0074	2016-12-30 18:45:00	103
0115-0074	2016-12-30 19:00:00	47
0115-0074	2016-12-30 19:15:00	357
0115-0074	2016-12-30 19:30:00	754
0115-0074	2016-12-30 19:45:00	220
0115-0074	2016-12-30 20:00:00	27
0115-0074	2016-12-30 20:15:00	18
0115-0074	2016-12-30 20:30:00	0
0115-0074	2016-12-30 20:45:00	11
0115-0074	2016-12-30 21:00:00	95
0115-0074	2016-12-30 21:15:00	28
0115-0074	2016-12-30 21:30:00	0
0115-0074	2016-12-30 21:45:00	0
0115-0074	2016-12-30 22:00:00	0
0115-0074	2016-12-30 22:15:00	0
0115-0074	2016-12-30 22:30:00	0
0115-0074	2016-12-30 22:45:00	0
0115-0074	2016-12-30 23:00:00	17
0115-0074	2016-12-30 23:15:00	127
0115-0074	2016-12-30 23:30:00	14
0115-0074	2016-12-30 23:45:00	17
0115-0074	2016-12-31 00:00:00	0
0115-0074	2016-12-31 00:15:00	0
0115-0074	2016-12-31 00:30:00	0
0115-0074	2016-12-31 00:45:00	31
0115-0074	2016-12-31 01:00:00	0
0115-0074	2016-12-31 01:15:00	0
0115-0074	2016-12-31 01:30:00	0
0115-0074	2016-12-31 01:45:00	0
0115-0074	2016-12-31 02:00:00	0
0115-0074	2016-12-31 02:15:00	0
0115-0074	2016-12-31 02:30:00	0
0115-0074	2016-12-31 02:45:00	0
0115-0074	2016-12-31 03:00:00	0
0115-0074	2016-12-31 03:15:00	0
0115-0074	2016-12-31 03:30:00	0
0115-0074	2016-12-31 03:45:00	0
0115-0074	2016-12-31 04:00:00	0
0115-0074	2016-12-31 04:15:00	0
0115-0074	2016-12-31 04:30:00	0
0115-0074	2016-12-31 04:45:00	8
0115-0074	2016-12-31 05:00:00	0
0115-0074	2016-12-31 05:15:00	0
0115-0074	2016-12-31 05:30:00	0
0115-0074	2016-12-31 05:45:00	0
0115-0074	2016-12-31 06:00:00	0
0115-0074	2016-12-31 06:15:00	0
0115-0074	2016-12-31 06:30:00	19
0115-0074	2016-12-31 06:45:00	0
0115-0074	2016-12-31 07:00:00	0
0115-0074	2016-12-31 07:15:00	0
0115-0074	2016-12-31 07:30:00	0
0115-0074	2016-12-31 07:45:00	7
0115-0074	2016-12-31 08:00:00	0
0115-0074	2016-12-31 08:15:00	0
0115-0074	2016-12-31 08:30:00	0
0115-0074	2016-12-31 08:45:00	0
0115-0074	2016-12-31 09:00:00	8
0115-0074	2016-12-31 09:15:00	61
0115-0074	2016-12-31 09:30:00	0
0115-0074	2016-12-31 09:45:00	63
0115-0074	2016-12-31 10:00:00	404
0115-0074	2016-12-31 10:15:00	43
0115-0074	2016-12-31 10:30:00	278
0115-0074	2016-12-31 10:45:00	15
0115-0074	2016-12-31 11:00:00	591
0115-0074	2016-12-31 11:15:00	391
0115-0074	2016-12-31 11:30:00	499
0115-0074	2016-12-31 11:45:00	143
0115-0074	2016-12-31 12:00:00	209
0115-0074	2016-12-31 12:15:00	44
0115-0074	2016-12-31 12:30:00	103
0115-0074	2016-12-31 12:45:00	265
0115-0074	2016-12-31 13:00:00	49
0115-0074	2016-12-31 13:15:00	67
0115-0074	2016-12-31 13:30:00	129
0115-0074	2016-12-31 13:45:00	0
0115-0074	2016-12-31 14:00:00	0
0115-0074	2016-12-31 14:15:00	43
0115-0074	2016-12-31 14:30:00	5
0115-0074	2016-12-31 14:45:00	77
0115-0074	2016-12-31 15:00:00	892
0115-0074	2016-12-31 15:15:00	562
0115-0074	2016-12-31 15:30:00	315
0115-0074	2016-12-31 15:45:00	0
0115-0074	2016-12-31 16:00:00	82
0115-0074	2016-12-31 16:15:00	176
0115-0074	2016-12-31 16:30:00	0
0115-0074	2016-12-31 16:45:00	561
0115-0074	2016-12-31 17:00:00	179
0115-0074	2016-12-31 17:15:00	113
0115-0074	2016-12-31 17:30:00	98
0115-0074	2016-12-31 17:45:00	59
0115-0074	2016-12-31 18:00:00	258
0115-0074	2016-12-31 18:15:00	167
0115-0074	2016-12-31 18:30:00	41
0115-0074	2016-12-31 18:45:00	554
0115-0074	2016-12-31 19:00:00	683
0115-0074	2016-12-31 19:15:00	27
0115-0074	2016-12-31 19:30:00	23
0115-0074	2016-12-31 19:45:00	86
0115-0074	2016-12-31 20:00:00	68
0115-0074	2016-12-31 20:15:00	44
0115-0074	2016-12-31 20:30:00	40
0115-0074	2016-12-31 20:45:00	77
0115-0074	2016-12-31 21:00:00	0
0115-0074	2016-12-31 21:15:00	0
0115-0074	2016-12-31 21:30:00	0
0115-0074	2016-12-31 21:45:00	0
0115-0074	2016-12-31 22:00:00	0
0115-0074	2016-12-31 22:15:00	0
0115-0074	2016-12-31 22:30:00	0
0115-0074	2016-12-31 22:45:00	0
0115-0074	2016-12-31 23:00:00	0
0115-0074	2016-12-31 23:15:00	7
0115-0074	2016-12-31 23:30:00	59
0115-0074	2016-12-31 23:45:00	7
0115-0074	2017-01-01 00:00:00	32
0115-0074	2017-01-01 00:15:00	0
0115-0074	2017-01-01 00:30:00	0
0115-0074	2017-01-01 00:45:00	0
0115-0074	2017-01-01 01:00:00	0
0115-0074	2017-01-01 01:15:00	16
0115-0074	2017-01-01 01:30:00	0
0115-0074	2017-01-01 01:45:00	0
0115-0074	2017-01-01 02:00:00	0
0115-0074	2017-01-01 02:15:00	0
0115-0074	2017-01-01 02:30:00	0
0115-0074	2017-01-01 02:45:00	0
0115-0074	2017-01-01 03:00:00	0
0115-0074	2017-01-01 03:15:00	0
0115-0074	2017-01-01 03:30:00	0
0115-0074	2017-01-01 03:45:00	0
0115-0074	2017-01-01 04:00:00	0
0115-0074	2017-01-01 04:15:00	0
0115-0074	2017-01-01 04:30:00	0
0115-0074	2017-01-01 04:45:00	0
0115-0074	2017-01-01 05:00:00	0
0115-0074	2017-01-01 05:15:00	0
0115-0074	2017-01-01 05:30:00	0
0115-0074	2017-01-01 05:45:00	0
0115-0074	2017-01-01 06:00:00	0
0115-0074	2017-01-01 06:15:00	0
0115-0074	2017-01-01 06:30:00	0
0115-0074	2017-01-01 06:45:00	0
0115-0074	2017-01-01 07:00:00	0
0115-0074	2017-01-01 07:15:00	0
0115-0074	2017-01-01 07:30:00	0
0115-0074	2017-01-01 07:45:00	9
0115-0074	2017-01-01 08:00:00	0
0115-0074	2017-01-01 08:15:00	0
0115-0074	2017-01-01 08:30:00	0
0115-0074	2017-01-01 08:45:00	15
0115-0074	2017-01-01 09:00:00	25
0115-0074	2017-01-01 09:15:00	27
0115-0074	2017-01-01 09:30:00	192
0115-0074	2017-01-01 09:45:00	212
0115-0074	2017-01-01 10:00:00	267
0115-0074	2017-01-01 10:15:00	26
0115-0074	2017-01-01 10:30:00	252
0115-0074	2017-01-01 10:45:00	37
0115-0074	2017-01-01 11:00:00	115
0115-0074	2017-01-01 11:15:00	0
0115-0074	2017-01-01 11:30:00	298
0115-0074	2017-01-01 11:45:00	341
0115-0074	2017-01-01 12:00:00	121
0115-0074	2017-01-01 12:15:00	11
0115-0074	2017-01-01 12:30:00	193
0115-0074	2017-01-01 12:45:00	377
0115-0074	2017-01-01 13:00:00	732
0115-0074	2017-01-01 13:15:00	517
0115-0074	2017-01-01 13:30:00	496
0115-0074	2017-01-01 13:45:00	200
0115-0074	2017-01-01 14:00:00	211
0115-0074	2017-01-01 14:15:00	135
0115-0074	2017-01-01 14:30:00	104
0115-0074	2017-01-01 14:45:00	74
0115-0074	2017-01-01 15:00:00	121
0115-0074	2017-01-01 15:15:00	0
0115-0074	2017-01-01 15:30:00	151
0115-0074	2017-01-01 15:45:00	1099
0115-0074	2017-01-01 16:00:00	322
0115-0074	2017-01-01 16:15:00	308
0115-0074	2017-01-01 16:30:00	294
0115-0074	2017-01-01 16:45:00	252
0115-0074	2017-01-01 17:00:00	454
0115-0074	2017-01-01 17:15:00	0
0115-0074	2017-01-01 17:30:00	0
0115-0074	2017-01-01 17:45:00	102
0115-0074	2017-01-01 18:00:00	32
0115-0074	2017-01-01 18:15:00	0
0115-0074	2017-01-01 18:30:00	38
0115-0074	2017-01-01 18:45:00	4
0115-0074	2017-01-01 19:00:00	8
0115-0074	2017-01-01 19:15:00	18
0115-0074	2017-01-01 19:30:00	98
0115-0074	2017-01-01 19:45:00	11
0115-0074	2017-01-01 20:00:00	20
0115-0074	2017-01-01 20:15:00	68
0115-0074	2017-01-01 20:30:00	22
0115-0074	2017-01-01 20:45:00	16
0115-0074	2017-01-01 21:00:00	57
0115-0074	2017-01-01 21:15:00	45
0115-0074	2017-01-01 21:30:00	69
0115-0074	2017-01-01 21:45:00	503
0115-0074	2017-01-01 22:00:00	171
0115-0074	2017-01-01 22:15:00	134
0115-0074	2017-01-01 22:30:00	61
0115-0074	2017-01-01 22:45:00	6
0115-0074	2017-01-01 23:00:00	0
0115-0074	2017-01-01 23:15:00	54
0115-0074	2017-01-01 23:30:00	23
0115-0074	2017-01-01 23:45:00	0
0115-0074	2017-01-02 00:00:00	0
0115-0074	2017-01-02 00:15:00	0
0115-0074	2017-01-02 00:30:00	0
0115-0074	2017-01-02 00:45:00	0
0115-0074	2017-01-02 01:00:00	9
0115-0074	2017-01-02 01:15:00	0
0115-0074	2017-01-02 01:30:00	0
0115-0074	2017-01-02 01:45:00	0
0115-0074	2017-01-02 02:00:00	0
0115-0074	2017-01-02 02:15:00	0
0115-0074	2017-01-02 02:30:00	0
0115-0074	2017-01-02 02:45:00	0
0115-0074	2017-01-02 03:00:00	0
0115-0074	2017-01-02 03:15:00	0
0115-0074	2017-01-02 03:30:00	0
0115-0074	2017-01-02 03:45:00	0
0115-0074	2017-01-02 04:00:00	8
0115-0074	2017-01-02 04:15:00	0
0115-0074	2017-01-02 04:30:00	0
0115-0074	2017-01-02 04:45:00	0
0115-0074	2017-01-02 05:00:00	0
0115-0074	2017-01-02 05:15:00	0
0115-0074	2017-01-02 05:30:00	0
0115-0074	2017-01-02 05:45:00	4
0115-0074	2017-01-02 06:00:00	0
0115-0074	2017-01-02 06:15:00	0
0115-0074	2017-01-02 06:30:00	0
0115-0074	2017-01-02 06:45:00	0
0115-0074	2017-01-02 07:00:00	0
0115-0074	2017-01-02 07:15:00	0
0115-0074	2017-01-02 07:30:00	0
0115-0074	2017-01-02 07:45:00	0
0115-0074	2017-01-02 08:00:00	0
0115-0074	2017-01-02 08:15:00	0
0115-0074	2017-01-02 08:30:00	13
0115-0074	2017-01-02 08:45:00	6
0115-0074	2017-01-02 09:00:00	0
0115-0074	2017-01-02 09:15:00	269
0115-0074	2017-01-02 09:30:00	324
0115-0074	2017-01-02 09:45:00	39
0115-0074	2017-01-02 10:00:00	257
0115-0074	2017-01-02 10:15:00	160
0115-0074	2017-01-02 10:30:00	174
0115-0074	2017-01-02 10:45:00	485
0115-0074	2017-01-02 11:00:00	442
0115-0074	2017-01-02 11:15:00	343
0115-0074	2017-01-02 11:30:00	268
0115-0074	2017-01-02 11:45:00	159
0115-0074	2017-01-02 12:00:00	53
0115-0074	2017-01-02 12:15:00	301
0115-0074	2017-01-02 12:30:00	364
0115-0074	2017-01-02 12:45:00	172
0115-0074	2017-01-02 13:00:00	229
0115-0074	2017-01-02 13:15:00	610
0115-0074	2017-01-02 13:30:00	222
0115-0074	2017-01-02 13:45:00	246
0115-0074	2017-01-02 14:00:00	146
0115-0074	2017-01-02 14:15:00	374
0115-0074	2017-01-02 14:30:00	563
0115-0074	2017-01-02 14:45:00	1138
0115-0074	2017-01-02 15:00:00	828
0115-0074	2017-01-02 15:15:00	642
0115-0074	2017-01-02 15:30:00	357
0115-0074	2017-01-02 15:45:00	353
0115-0074	2017-01-02 16:00:00	375
0115-0074	2017-01-02 16:15:00	165
0115-0074	2017-01-02 16:30:00	471
0115-0074	2017-01-02 16:45:00	413
0115-0074	2017-01-02 17:00:00	329
0115-0074	2017-01-02 17:15:00	167
0115-0074	2017-01-02 17:30:00	345
0115-0074	2017-01-02 17:45:00	336
0115-0074	2017-01-02 18:00:00	328
0115-0074	2017-01-02 18:15:00	106
0115-0074	2017-01-02 18:30:00	358
0115-0074	2017-01-02 18:45:00	55
0115-0074	2017-01-02 19:00:00	231
0115-0074	2017-01-02 19:15:00	14
0115-0074	2017-01-02 19:30:00	123
0115-0074	2017-01-02 19:45:00	0
0115-0074	2017-01-02 20:00:00	478
0115-0074	2017-01-02 20:15:00	187
0115-0074	2017-01-02 20:30:00	149
0115-0074	2017-01-02 20:45:00	357
0115-0074	2017-01-02 21:00:00	270
0115-0074	2017-01-02 21:15:00	14
0115-0074	2017-01-02 21:30:00	0
0115-0074	2017-01-02 21:45:00	0
0115-0074	2017-01-02 22:00:00	218
0115-0074	2017-01-02 22:15:00	34
0115-0074	2017-01-02 22:30:00	357
0115-0074	2017-01-02 22:45:00	76
0115-0074	2017-01-02 23:00:00	38
0115-0074	2017-01-02 23:15:00	0
0115-0074	2017-01-02 23:30:00	0
0115-0074	2017-01-02 23:45:00	0
0115-0074	2017-01-03 00:00:00	4
0115-0074	2017-01-03 00:15:00	18
0115-0074	2017-01-03 00:30:00	0
0115-0074	2017-01-03 00:45:00	0
0115-0074	2017-01-03 01:00:00	25
0115-0074	2017-01-03 01:15:00	0
0115-0074	2017-01-03 01:30:00	0
0115-0074	2017-01-03 01:45:00	10
0115-0074	2017-01-03 02:00:00	0
0115-0074	2017-01-03 02:15:00	12
0115-0074	2017-01-03 02:30:00	0
0115-0074	2017-01-03 02:45:00	0
0115-0074	2017-01-03 03:00:00	0
0115-0074	2017-01-03 03:15:00	0
0115-0074	2017-01-03 03:30:00	0
0115-0074	2017-01-03 03:45:00	0
0115-0074	2017-01-03 04:00:00	0
0115-0074	2017-01-03 04:15:00	0
0115-0074	2017-01-03 04:30:00	0
0115-0074	2017-01-03 04:45:00	0
0115-0074	2017-01-03 05:00:00	0
0115-0074	2017-01-03 05:15:00	0
0115-0074	2017-01-03 05:30:00	0
0115-0074	2017-01-03 05:45:00	0
0115-0074	2017-01-03 06:00:00	0
0115-0074	2017-01-03 06:15:00	77
0115-0074	2017-01-03 06:30:00	172
0115-0074	2017-01-03 06:45:00	73
0115-0074	2017-01-03 07:00:00	347
0115-0074	2017-01-03 07:15:00	265
0115-0074	2017-01-03 07:30:00	374
0115-0074	2017-01-03 07:45:00	338
0115-0074	2017-01-03 08:00:00	25
0115-0074	2017-01-03 08:15:00	87
0115-0074	2017-01-03 08:30:00	110
0115-0074	2017-01-03 08:45:00	92
0115-0074	2017-01-03 09:00:00	263
0115-0074	2017-01-03 09:15:00	557
0115-0074	2017-01-03 09:30:00	454
0115-0074	2017-01-03 09:45:00	323
0115-0074	2017-01-03 10:00:00	704
0115-0074	2017-01-03 10:15:00	726
0115-0074	2017-01-03 10:30:00	399
0115-0074	2017-01-03 10:45:00	499
0115-0074	2017-01-03 11:00:00	386
0115-0074	2017-01-03 11:15:00	473
0115-0074	2017-01-03 11:30:00	366
0115-0074	2017-01-03 11:45:00	481
0115-0074	2017-01-03 12:00:00	55
0115-0074	2017-01-03 12:15:00	28
0115-0074	2017-01-03 12:30:00	58
0115-0074	2017-01-03 12:45:00	169
0115-0074	2017-01-03 13:00:00	388
0115-0074	2017-01-03 13:15:00	99
0115-0074	2017-01-03 13:30:00	26
0115-0074	2017-01-03 13:45:00	97
0115-0074	2017-01-03 14:00:00	0
0115-0074	2017-01-03 14:15:00	0
0115-0074	2017-01-03 14:30:00	7
0115-0074	2017-01-03 14:45:00	107
0115-0074	2017-01-03 15:00:00	109
0115-0074	2017-01-03 15:15:00	176
0115-0074	2017-01-03 15:30:00	0
0115-0074	2017-01-03 15:45:00	0
0115-0074	2017-01-03 16:00:00	0
0115-0074	2017-01-03 16:15:00	0
0115-0074	2017-01-03 16:30:00	0
0115-0074	2017-01-03 16:45:00	0
0115-0074	2017-01-03 17:00:00	0
0115-0074	2017-01-03 17:15:00	0
0115-0074	2017-01-03 17:30:00	0
0115-0074	2017-01-03 17:45:00	0
0115-0074	2017-01-03 18:00:00	0
0115-0074	2017-01-03 18:15:00	0
0115-0074	2017-01-03 18:30:00	0
0115-0074	2017-01-03 18:45:00	0
0115-0074	2017-01-03 19:00:00	0
0115-0074	2017-01-03 19:15:00	0
0115-0074	2017-01-03 19:30:00	0
0115-0074	2017-01-03 19:45:00	0
0115-0074	2017-01-03 20:00:00	0
0115-0074	2017-01-03 20:15:00	0
0115-0074	2017-01-03 20:30:00	0
0115-0074	2017-01-03 20:45:00	0
0115-0074	2017-01-03 21:00:00	0
0115-0074	2017-01-03 21:15:00	0
0115-0074	2017-01-03 21:30:00	0
0115-0074	2017-01-03 21:45:00	0
0115-0074	2017-01-03 22:00:00	0
0115-0074	2017-01-03 22:15:00	0
0115-0074	2017-01-03 22:30:00	0
0115-0074	2017-01-03 22:45:00	0
0115-0074	2017-01-03 23:00:00	0
0115-0074	2017-01-03 23:15:00	0
0115-0074	2017-01-03 23:30:00	0
0115-0074	2017-01-03 23:45:00	0
