## Supplementary Data 2 for "Digital phenotyping by consumer wearables identifies sleep-associated markers of cardiovascular disease risk and biological aging": ActivityTable_0115-0075-NHC.tsv

0115-0075	2015-12-30 00:00:00	0
0115-0075	2015-12-30 00:15:00	0
0115-0075	2015-12-30 00:30:00	0
0115-0075	2015-12-30 00:45:00	0
0115-0075	2015-12-30 01:00:00	0
0115-0075	2015-12-30 01:15:00	0
0115-0075	2015-12-30 01:30:00	0
0115-0075	2015-12-30 01:45:00	0
0115-0075	2015-12-30 02:00:00	0
0115-0075	2015-12-30 02:15:00	0
0115-0075	2015-12-30 02:30:00	0
0115-0075	2015-12-30 02:45:00	0
0115-0075	2015-12-30 03:00:00	0
0115-0075	2015-12-30 03:15:00	0
0115-0075	2015-12-30 03:30:00	0
0115-0075	2015-12-30 03:45:00	0
0115-0075	2015-12-30 04:00:00	0
0115-0075	2015-12-30 04:15:00	0
0115-0075	2015-12-30 04:30:00	0
0115-0075	2015-12-30 04:45:00	0
0115-0075	2015-12-30 05:00:00	0
0115-0075	2015-12-30 05:15:00	0
0115-0075	2015-12-30 05:30:00	0
0115-0075	2015-12-30 05:45:00	0
0115-0075	2015-12-30 06:00:00	0
0115-0075	2015-12-30 06:15:00	0
0115-0075	2015-12-30 06:30:00	0
0115-0075	2015-12-30 06:45:00	0
0115-0075	2015-12-30 07:00:00	0
0115-0075	2015-12-30 07:15:00	0
0115-0075	2015-12-30 07:30:00	0
0115-0075	2015-12-30 07:45:00	0
0115-0075	2015-12-30 08:00:00	0
0115-0075	2015-12-30 08:15:00	0
0115-0075	2015-12-30 08:30:00	0
0115-0075	2015-12-30 08:45:00	0
0115-0075	2015-12-30 09:00:00	0
0115-0075	2015-12-30 09:15:00	0
0115-0075	2015-12-30 09:30:00	0
0115-0075	2015-12-30 09:45:00	0
0115-0075	2015-12-30 10:00:00	0
0115-0075	2015-12-30 10:15:00	0
0115-0075	2015-12-30 10:30:00	0
0115-0075	2015-12-30 10:45:00	0
0115-0075	2015-12-30 11:00:00	0
0115-0075	2015-12-30 11:15:00	0
0115-0075	2015-12-30 11:30:00	0
0115-0075	2015-12-30 11:45:00	0
0115-0075	2015-12-30 12:00:00	0
0115-0075	2015-12-30 12:15:00	0
0115-0075	2015-12-30 12:30:00	0
0115-0075	2015-12-30 12:45:00	0
0115-0075	2015-12-30 13:00:00	51
0115-0075	2015-12-30 13:15:00	240
0115-0075	2015-12-30 13:30:00	1204
0115-0075	2015-12-30 13:45:00	11
0115-0075	2015-12-30 14:00:00	0
0115-0075	2015-12-30 14:15:00	513
0115-0075	2015-12-30 14:30:00	582
0115-0075	2015-12-30 14:45:00	591
0115-0075	2015-12-30 15:00:00	329
0115-0075	2015-12-30 15:15:00	75
0115-0075	2015-12-30 15:30:00	0
0115-0075	2015-12-30 15:45:00	74
0115-0075	2015-12-30 16:00:00	34
0115-0075	2015-12-30 16:15:00	0
0115-0075	2015-12-30 16:30:00	7
0115-0075	2015-12-30 16:45:00	12
0115-0075	2015-12-30 17:00:00	89
0115-0075	2015-12-30 17:15:00	61
0115-0075	2015-12-30 17:30:00	0
0115-0075	2015-12-30 17:45:00	7
0115-0075	2015-12-30 18:00:00	6
0115-0075	2015-12-30 18:15:00	87
0115-0075	2015-12-30 18:30:00	225
0115-0075	2015-12-30 18:45:00	31
0115-0075	2015-12-30 19:00:00	43
0115-0075	2015-12-30 19:15:00	27
0115-0075	2015-12-30 19:30:00	27
0115-0075	2015-12-30 19:45:00	0
0115-0075	2015-12-30 20:00:00	22
0115-0075	2015-12-30 20:15:00	0
0115-0075	2015-12-30 20:30:00	0
0115-0075	2015-12-30 20:45:00	0
0115-0075	2015-12-30 21:00:00	19
0115-0075	2015-12-30 21:15:00	46
0115-0075	2015-12-30 21:30:00	16
0115-0075	2015-12-30 21:45:00	166
0115-0075	2015-12-30 22:00:00	115
0115-0075	2015-12-30 22:15:00	17
0115-0075	2015-12-30 22:30:00	0
0115-0075	2015-12-30 22:45:00	0
0115-0075	2015-12-30 23:00:00	0
0115-0075	2015-12-30 23:15:00	0
0115-0075	2015-12-30 23:30:00	0
0115-0075	2015-12-30 23:45:00	0
0115-0075	2015-12-31 00:00:00	0
0115-0075	2015-12-31 00:15:00	0
0115-0075	2015-12-31 00:30:00	0
0115-0075	2015-12-31 00:45:00	0
0115-0075	2015-12-31 01:00:00	0
0115-0075	2015-12-31 01:15:00	0
0115-0075	2015-12-31 01:30:00	0
0115-0075	2015-12-31 01:45:00	0
0115-0075	2015-12-31 02:00:00	0
0115-0075	2015-12-31 02:15:00	0
0115-0075	2015-12-31 02:30:00	0
0115-0075	2015-12-31 02:45:00	0
0115-0075	2015-12-31 03:00:00	0
0115-0075	2015-12-31 03:15:00	0
0115-0075	2015-12-31 03:30:00	0
0115-0075	2015-12-31 03:45:00	0
0115-0075	2015-12-31 04:00:00	0
0115-0075	2015-12-31 04:15:00	0
0115-0075	2015-12-31 04:30:00	0
0115-0075	2015-12-31 04:45:00	0
0115-0075	2015-12-31 05:00:00	0
0115-0075	2015-12-31 05:15:00	0
0115-0075	2015-12-31 05:30:00	11
0115-0075	2015-12-31 05:45:00	0
0115-0075	2015-12-31 06:00:00	0
0115-0075	2015-12-31 06:15:00	48
0115-0075	2015-12-31 06:30:00	337
0115-0075	2015-12-31 06:45:00	35
0115-0075	2015-12-31 07:00:00	426
0115-0075	2015-12-31 07:15:00	524
0115-0075	2015-12-31 07:30:00	74
0115-0075	2015-12-31 07:45:00	328
0115-0075	2015-12-31 08:00:00	147
0115-0075	2015-12-31 08:15:00	13
0115-0075	2015-12-31 08:30:00	315
0115-0075	2015-12-31 08:45:00	774
0115-0075	2015-12-31 09:00:00	304
0115-0075	2015-12-31 09:15:00	0
0115-0075	2015-12-31 09:30:00	325
0115-0075	2015-12-31 09:45:00	36
0115-0075	2015-12-31 10:00:00	59
0115-0075	2015-12-31 10:15:00	85
0115-0075	2015-12-31 10:30:00	96
0115-0075	2015-12-31 10:45:00	0
0115-0075	2015-12-31 11:00:00	211
0115-0075	2015-12-31 11:15:00	225
0115-0075	2015-12-31 11:30:00	173
0115-0075	2015-12-31 11:45:00	170
0115-0075	2015-12-31 12:00:00	169
0115-0075	2015-12-31 12:15:00	191
0115-0075	2015-12-31 12:30:00	47
0115-0075	2015-12-31 12:45:00	424
0115-0075	2015-12-31 13:00:00	97
0115-0075	2015-12-31 13:15:00	274
0115-0075	2015-12-31 13:30:00	235
0115-0075	2015-12-31 13:45:00	35
0115-0075	2015-12-31 14:00:00	170
0115-0075	2015-12-31 14:15:00	75
0115-0075	2015-12-31 14:30:00	166
0115-0075	2015-12-31 14:45:00	127
0115-0075	2015-12-31 15:00:00	0
0115-0075	2015-12-31 15:15:00	0
0115-0075	2015-12-31 15:30:00	0
0115-0075	2015-12-31 15:45:00	0
0115-0075	2015-12-31 16:00:00	0
0115-0075	2015-12-31 16:15:00	0
0115-0075	2015-12-31 16:30:00	7
0115-0075	2015-12-31 16:45:00	4
0115-0075	2015-12-31 17:00:00	14
0115-0075	2015-12-31 17:15:00	398
0115-0075	2015-12-31 17:30:00	0
0115-0075	2015-12-31 17:45:00	0
0115-0075	2015-12-31 18:00:00	0
0115-0075	2015-12-31 18:15:00	123
0115-0075	2015-12-31 18:30:00	78
0115-0075	2015-12-31 18:45:00	128
0115-0075	2015-12-31 19:00:00	22
0115-0075	2015-12-31 19:15:00	0
0115-0075	2015-12-31 19:30:00	41
0115-0075	2015-12-31 19:45:00	0
0115-0075	2015-12-31 20:00:00	98
0115-0075	2015-12-31 20:15:00	0
0115-0075	2015-12-31 20:30:00	36
0115-0075	2015-12-31 20:45:00	53
0115-0075	2015-12-31 21:00:00	0
0115-0075	2015-12-31 21:15:00	153
0115-0075	2015-12-31 21:30:00	64
0115-0075	2015-12-31 21:45:00	119
0115-0075	2015-12-31 22:00:00	179
0115-0075	2015-12-31 22:15:00	90
0115-0075	2015-12-31 22:30:00	0
0115-0075	2015-12-31 22:45:00	0
0115-0075	2015-12-31 23:00:00	0
0115-0075	2015-12-31 23:15:00	0
0115-0075	2015-12-31 23:30:00	0
0115-0075	2015-12-31 23:45:00	0
0115-0075	2016-01-01 00:00:00	8
0115-0075	2016-01-01 00:15:00	0
0115-0075	2016-01-01 00:30:00	0
0115-0075	2016-01-01 00:45:00	0
0115-0075	2016-01-01 01:00:00	0
0115-0075	2016-01-01 01:15:00	13
0115-0075	2016-01-01 01:30:00	0
0115-0075	2016-01-01 01:45:00	0
0115-0075	2016-01-01 02:00:00	0
0115-0075	2016-01-01 02:15:00	19
0115-0075	2016-01-01 02:30:00	10
0115-0075	2016-01-01 02:45:00	0
0115-0075	2016-01-01 03:00:00	0
0115-0075	2016-01-01 03:15:00	0
0115-0075	2016-01-01 03:30:00	21
0115-0075	2016-01-01 03:45:00	0
0115-0075	2016-01-01 04:00:00	0
0115-0075	2016-01-01 04:15:00	0
0115-0075	2016-01-01 04:30:00	0
0115-0075	2016-01-01 04:45:00	0
0115-0075	2016-01-01 05:00:00	0
0115-0075	2016-01-01 05:15:00	6
0115-0075	2016-01-01 05:30:00	0
0115-0075	2016-01-01 05:45:00	0
0115-0075	2016-01-01 06:00:00	0
0115-0075	2016-01-01 06:15:00	0
0115-0075	2016-01-01 06:30:00	0
0115-0075	2016-01-01 06:45:00	54
0115-0075	2016-01-01 07:00:00	227
0115-0075	2016-01-01 07:15:00	470
0115-0075	2016-01-01 07:30:00	211
0115-0075	2016-01-01 07:45:00	847
0115-0075	2016-01-01 08:00:00	519
0115-0075	2016-01-01 08:15:00	551
0115-0075	2016-01-01 08:30:00	779
0115-0075	2016-01-01 08:45:00	235
0115-0075	2016-01-01 09:00:00	276
0115-0075	2016-01-01 09:15:00	283
0115-0075	2016-01-01 09:30:00	294
0115-0075	2016-01-01 09:45:00	49
0115-0075	2016-01-01 10:00:00	413
0115-0075	2016-01-01 10:15:00	329
0115-0075	2016-01-01 10:30:00	182
0115-0075	2016-01-01 10:45:00	128
0115-0075	2016-01-01 11:00:00	126
0115-0075	2016-01-01 11:15:00	161
0115-0075	2016-01-01 11:30:00	177
0115-0075	2016-01-01 11:45:00	143
0115-0075	2016-01-01 12:00:00	0
0115-0075	2016-01-01 12:15:00	120
0115-0075	2016-01-01 12:30:00	29
0115-0075	2016-01-01 12:45:00	53
0115-0075	2016-01-01 13:00:00	145
0115-0075	2016-01-01 13:15:00	0
0115-0075	2016-01-01 13:30:00	101
0115-0075	2016-01-01 13:45:00	98
0115-0075	2016-01-01 14:00:00	0
0115-0075	2016-01-01 14:15:00	0
0115-0075	2016-01-01 14:30:00	665
0115-0075	2016-01-01 14:45:00	810
0115-0075	2016-01-01 15:00:00	230
0115-0075	2016-01-01 15:15:00	210
0115-0075	2016-01-01 15:30:00	183
0115-0075	2016-01-01 15:45:00	181
0115-0075	2016-01-01 16:00:00	53
0115-0075	2016-01-01 16:15:00	127
0115-0075	2016-01-01 16:30:00	73
0115-0075	2016-01-01 16:45:00	384
0115-0075	2016-01-01 17:00:00	1099
0115-0075	2016-01-01 17:15:00	268
0115-0075	2016-01-01 17:30:00	150
0115-0075	2016-01-01 17:45:00	187
0115-0075	2016-01-01 18:00:00	156
0115-0075	2016-01-01 18:15:00	149
0115-0075	2016-01-01 18:30:00	33
0115-0075	2016-01-01 18:45:00	21
0115-0075	2016-01-01 19:00:00	77
0115-0075	2016-01-01 19:15:00	307
0115-0075	2016-01-01 19:30:00	199
0115-0075	2016-01-01 19:45:00	11
0115-0075	2016-01-01 20:00:00	123
0115-0075	2016-01-01 20:15:00	48
0115-0075	2016-01-01 20:30:00	44
0115-0075	2016-01-01 20:45:00	17
0115-0075	2016-01-01 21:00:00	0
0115-0075	2016-01-01 21:15:00	10
0115-0075	2016-01-01 21:30:00	188
0115-0075	2016-01-01 21:45:00	61
0115-0075	2016-01-01 22:00:00	0
0115-0075	2016-01-01 22:15:00	187
0115-0075	2016-01-01 22:30:00	239
0115-0075	2016-01-01 22:45:00	103
0115-0075	2016-01-01 23:00:00	0
0115-0075	2016-01-01 23:15:00	0
0115-0075	2016-01-01 23:30:00	0
0115-0075	2016-01-01 23:45:00	0
0115-0075	2016-01-02 00:00:00	0
0115-0075	2016-01-02 00:15:00	0
0115-0075	2016-01-02 00:30:00	0
0115-0075	2016-01-02 00:45:00	0
0115-0075	2016-01-02 01:00:00	0
0115-0075	2016-01-02 01:15:00	0
0115-0075	2016-01-02 01:30:00	0
0115-0075	2016-01-02 01:45:00	0
0115-0075	2016-01-02 02:00:00	0
0115-0075	2016-01-02 02:15:00	0
0115-0075	2016-01-02 02:30:00	0
0115-0075	2016-01-02 02:45:00	0
0115-0075	2016-01-02 03:00:00	0
0115-0075	2016-01-02 03:15:00	0
0115-0075	2016-01-02 03:30:00	0
0115-0075	2016-01-02 03:45:00	0
0115-0075	2016-01-02 04:00:00	0
0115-0075	2016-01-02 04:15:00	0
0115-0075	2016-01-02 04:30:00	0
0115-0075	2016-01-02 04:45:00	0
0115-0075	2016-01-02 05:00:00	12
0115-0075	2016-01-02 05:15:00	0
0115-0075	2016-01-02 05:30:00	13
0115-0075	2016-01-02 05:45:00	0
0115-0075	2016-01-02 06:00:00	26
0115-0075	2016-01-02 06:15:00	228
0115-0075	2016-01-02 06:30:00	777
0115-0075	2016-01-02 06:45:00	206
0115-0075	2016-01-02 07:00:00	298
0115-0075	2016-01-02 07:15:00	156
0115-0075	2016-01-02 07:30:00	875
0115-0075	2016-01-02 07:45:00	448
0115-0075	2016-01-02 08:00:00	215
0115-0075	2016-01-02 08:15:00	46
0115-0075	2016-01-02 08:30:00	560
0115-0075	2016-01-02 08:45:00	240
0115-0075	2016-01-02 09:00:00	581
0115-0075	2016-01-02 09:15:00	620
0115-0075	2016-01-02 09:30:00	309
0115-0075	2016-01-02 09:45:00	317
0115-0075	2016-01-02 10:00:00	883
0115-0075	2016-01-02 10:15:00	218
0115-0075	2016-01-02 10:30:00	83
0115-0075	2016-01-02 10:45:00	36
0115-0075	2016-01-02 11:00:00	0
0115-0075	2016-01-02 11:15:00	0
0115-0075	2016-01-02 11:30:00	0
0115-0075	2016-01-02 11:45:00	0
0115-0075	2016-01-02 12:00:00	0
0115-0075	2016-01-02 12:15:00	7
0115-0075	2016-01-02 12:30:00	183
0115-0075	2016-01-02 12:45:00	66
0115-0075	2016-01-02 13:00:00	46
0115-0075	2016-01-02 13:15:00	33
0115-0075	2016-01-02 13:30:00	42
0115-0075	2016-01-02 13:45:00	0
0115-0075	2016-01-02 14:00:00	212
0115-0075	2016-01-02 14:15:00	401
0115-0075	2016-01-02 14:30:00	303
0115-0075	2016-01-02 14:45:00	291
0115-0075	2016-01-02 15:00:00	547
0115-0075	2016-01-02 15:15:00	28
0115-0075	2016-01-02 15:30:00	152
0115-0075	2016-01-02 15:45:00	241
0115-0075	2016-01-02 16:00:00	101
0115-0075	2016-01-02 16:15:00	16
0115-0075	2016-01-02 16:30:00	16
0115-0075	2016-01-02 16:45:00	38
0115-0075	2016-01-02 17:00:00	16
0115-0075	2016-01-02 17:15:00	45
0115-0075	2016-01-02 17:30:00	58
0115-0075	2016-01-02 17:45:00	332
0115-0075	2016-01-02 18:00:00	57
0115-0075	2016-01-02 18:15:00	0
0115-0075	2016-01-02 18:30:00	24
0115-0075	2016-01-02 18:45:00	36
0115-0075	2016-01-02 19:00:00	18
0115-0075	2016-01-02 19:15:00	20
0115-0075	2016-01-02 19:30:00	11
0115-0075	2016-01-02 19:45:00	0
0115-0075	2016-01-02 20:00:00	95
0115-0075	2016-01-02 20:15:00	0
0115-0075	2016-01-02 20:30:00	7
0115-0075	2016-01-02 20:45:00	15
0115-0075	2016-01-02 21:00:00	12
0115-0075	2016-01-02 21:15:00	25
0115-0075	2016-01-02 21:30:00	248
0115-0075	2016-01-02 21:45:00	28
0115-0075	2016-01-02 22:00:00	0
0115-0075	2016-01-02 22:15:00	0
0115-0075	2016-01-02 22:30:00	0
0115-0075	2016-01-02 22:45:00	7
0115-0075	2016-01-02 23:00:00	0
0115-0075	2016-01-02 23:15:00	0
0115-0075	2016-01-02 23:30:00	0
0115-0075	2016-01-02 23:45:00	0
0115-0075	2016-01-03 00:00:00	0
0115-0075	2016-01-03 00:15:00	0
0115-0075	2016-01-03 00:30:00	0
0115-0075	2016-01-03 00:45:00	0
0115-0075	2016-01-03 01:00:00	0
0115-0075	2016-01-03 01:15:00	0
0115-0075	2016-01-03 01:30:00	0
0115-0075	2016-01-03 01:45:00	0
0115-0075	2016-01-03 02:00:00	0
0115-0075	2016-01-03 02:15:00	0
0115-0075	2016-01-03 02:30:00	0
0115-0075	2016-01-03 02:45:00	0
0115-0075	2016-01-03 03:00:00	0
0115-0075	2016-01-03 03:15:00	0
0115-0075	2016-01-03 03:30:00	12
0115-0075	2016-01-03 03:45:00	19
0115-0075	2016-01-03 04:00:00	0
0115-0075	2016-01-03 04:15:00	92
0115-0075	2016-01-03 04:30:00	0
0115-0075	2016-01-03 04:45:00	0
0115-0075	2016-01-03 05:00:00	0
0115-0075	2016-01-03 05:15:00	0
0115-0075	2016-01-03 05:30:00	0
0115-0075	2016-01-03 05:45:00	0
0115-0075	2016-01-03 06:00:00	0
0115-0075	2016-01-03 06:15:00	0
0115-0075	2016-01-03 06:30:00	0
0115-0075	2016-01-03 06:45:00	0
0115-0075	2016-01-03 07:00:00	35
0115-0075	2016-01-03 07:15:00	50
0115-0075	2016-01-03 07:30:00	320
0115-0075	2016-01-03 07:45:00	151
0115-0075	2016-01-03 08:00:00	218
0115-0075	2016-01-03 08:15:00	42
0115-0075	2016-01-03 08:30:00	222
0115-0075	2016-01-03 08:45:00	482
0115-0075	2016-01-03 09:00:00	556
0115-0075	2016-01-03 09:15:00	602
0115-0075	2016-01-03 09:30:00	358
0115-0075	2016-01-03 09:45:00	289
0115-0075	2016-01-03 10:00:00	131
0115-0075	2016-01-03 10:15:00	0
0115-0075	2016-01-03 10:30:00	0
0115-0075	2016-01-03 10:45:00	292
0115-0075	2016-01-03 11:00:00	193
0115-0075	2016-01-03 11:15:00	123
0115-0075	2016-01-03 11:30:00	129
0115-0075	2016-01-03 11:45:00	158
0115-0075	2016-01-03 12:00:00	107
0115-0075	2016-01-03 12:15:00	104
0115-0075	2016-01-03 12:30:00	90
0115-0075	2016-01-03 12:45:00	150
0115-0075	2016-01-03 13:00:00	258
0115-0075	2016-01-03 13:15:00	466
0115-0075	2016-01-03 13:30:00	533
0115-0075	2016-01-03 13:45:00	657
0115-0075	2016-01-03 14:00:00	322
0115-0075	2016-01-03 14:15:00	103
0115-0075	2016-01-03 14:30:00	245
0115-0075	2016-01-03 14:45:00	185
0115-0075	2016-01-03 15:00:00	518
0115-0075	2016-01-03 15:15:00	173
0115-0075	2016-01-03 15:30:00	362
0115-0075	2016-01-03 15:45:00	87
0115-0075	2016-01-03 16:00:00	0
0115-0075	2016-01-03 16:15:00	66
0115-0075	2016-01-03 16:30:00	0
0115-0075	2016-01-03 16:45:00	24
0115-0075	2016-01-03 17:00:00	122
0115-0075	2016-01-03 17:15:00	247
0115-0075	2016-01-03 17:30:00	0
0115-0075	2016-01-03 17:45:00	0
0115-0075	2016-01-03 18:00:00	0
0115-0075	2016-01-03 18:15:00	0
0115-0075	2016-01-03 18:30:00	8
0115-0075	2016-01-03 18:45:00	97
0115-0075	2016-01-03 19:00:00	148
0115-0075	2016-01-03 19:15:00	202
0115-0075	2016-01-03 19:30:00	86
0115-0075	2016-01-03 19:45:00	79
0115-0075	2016-01-03 20:00:00	123
0115-0075	2016-01-03 20:15:00	58
0115-0075	2016-01-03 20:30:00	408
0115-0075	2016-01-03 20:45:00	613
0115-0075	2016-01-03 21:00:00	33
0115-0075	2016-01-03 21:15:00	22
0115-0075	2016-01-03 21:30:00	73
0115-0075	2016-01-03 21:45:00	63
0115-0075	2016-01-03 22:00:00	29
0115-0075	2016-01-03 22:15:00	0
0115-0075	2016-01-03 22:30:00	124
0115-0075	2016-01-03 22:45:00	0
0115-0075	2016-01-03 23:00:00	0
0115-0075	2016-01-03 23:15:00	0
0115-0075	2016-01-03 23:30:00	0
0115-0075	2016-01-03 23:45:00	0
0115-0075	2016-01-04 00:00:00	0
0115-0075	2016-01-04 00:15:00	0
0115-0075	2016-01-04 00:30:00	0
0115-0075	2016-01-04 00:45:00	0
0115-0075	2016-01-04 01:00:00	0
0115-0075	2016-01-04 01:15:00	0
0115-0075	2016-01-04 01:30:00	0
0115-0075	2016-01-04 01:45:00	0
0115-0075	2016-01-04 02:00:00	0
0115-0075	2016-01-04 02:15:00	0
0115-0075	2016-01-04 02:30:00	0
0115-0075	2016-01-04 02:45:00	0
0115-0075	2016-01-04 03:00:00	0
0115-0075	2016-01-04 03:15:00	0
0115-0075	2016-01-04 03:30:00	0
0115-0075	2016-01-04 03:45:00	0
0115-0075	2016-01-04 04:00:00	0
0115-0075	2016-01-04 04:15:00	0
0115-0075	2016-01-04 04:30:00	25
0115-0075	2016-01-04 04:45:00	0
0115-0075	2016-01-04 05:00:00	0
0115-0075	2016-01-04 05:15:00	0
0115-0075	2016-01-04 05:30:00	0
0115-0075	2016-01-04 05:45:00	0
0115-0075	2016-01-04 06:00:00	0
0115-0075	2016-01-04 06:15:00	0
0115-0075	2016-01-04 06:30:00	154
0115-0075	2016-01-04 06:45:00	247
0115-0075	2016-01-04 07:00:00	140
0115-0075	2016-01-04 07:15:00	255
0115-0075	2016-01-04 07:30:00	0
0115-0075	2016-01-04 07:45:00	0
0115-0075	2016-01-04 08:00:00	188
0115-0075	2016-01-04 08:15:00	399
0115-0075	2016-01-04 08:30:00	155
0115-0075	2016-01-04 08:45:00	441
0115-0075	2016-01-04 09:00:00	112
0115-0075	2016-01-04 09:15:00	219
0115-0075	2016-01-04 09:30:00	46
0115-0075	2016-01-04 09:45:00	251
0115-0075	2016-01-04 10:00:00	27
0115-0075	2016-01-04 10:15:00	139
0115-0075	2016-01-04 10:30:00	385
0115-0075	2016-01-04 10:45:00	477
0115-0075	2016-01-04 11:00:00	226
0115-0075	2016-01-04 11:15:00	247
0115-0075	2016-01-04 11:30:00	231
0115-0075	2016-01-04 11:45:00	619
0115-0075	2016-01-04 12:00:00	210
0115-0075	2016-01-04 12:15:00	0
0115-0075	2016-01-04 12:30:00	0
0115-0075	2016-01-04 12:45:00	218
0115-0075	2016-01-04 13:00:00	54
0115-0075	2016-01-04 13:15:00	145
0115-0075	2016-01-04 13:30:00	196
0115-0075	2016-01-04 13:45:00	149
0115-0075	2016-01-04 14:00:00	122
0115-0075	2016-01-04 14:15:00	152
0115-0075	2016-01-04 14:30:00	132
0115-0075	2016-01-04 14:45:00	166
0115-0075	2016-01-04 15:00:00	42
0115-0075	2016-01-04 15:15:00	136
0115-0075	2016-01-04 15:30:00	250
0115-0075	2016-01-04 15:45:00	60
0115-0075	2016-01-04 16:00:00	107
0115-0075	2016-01-04 16:15:00	260
0115-0075	2016-01-04 16:30:00	184
0115-0075	2016-01-04 16:45:00	478
0115-0075	2016-01-04 17:00:00	87
0115-0075	2016-01-04 17:15:00	288
0115-0075	2016-01-04 17:30:00	49
0115-0075	2016-01-04 17:45:00	573
0115-0075	2016-01-04 18:00:00	235
0115-0075	2016-01-04 18:15:00	85
0115-0075	2016-01-04 18:30:00	42
0115-0075	2016-01-04 18:45:00	0
0115-0075	2016-01-04 19:00:00	0
0115-0075	2016-01-04 19:15:00	0
0115-0075	2016-01-04 19:30:00	0
0115-0075	2016-01-04 19:45:00	0
0115-0075	2016-01-04 20:00:00	53
0115-0075	2016-01-04 20:15:00	224
0115-0075	2016-01-04 20:30:00	575
0115-0075	2016-01-04 20:45:00	49
0115-0075	2016-01-04 21:00:00	261
0115-0075	2016-01-04 21:15:00	795
0115-0075	2016-01-04 21:30:00	222
0115-0075	2016-01-04 21:45:00	59
0115-0075	2016-01-04 22:00:00	21
0115-0075	2016-01-04 22:15:00	0
0115-0075	2016-01-04 22:30:00	0
0115-0075	2016-01-04 22:45:00	0
0115-0075	2016-01-04 23:00:00	0
0115-0075	2016-01-04 23:15:00	0
0115-0075	2016-01-04 23:30:00	0
0115-0075	2016-01-04 23:45:00	0
