## Supplementary Data 2 for "Digital phenotyping by consumer wearables identifies sleep-associated markers of cardiovascular disease risk and biological aging": ActivityTable_0115-0093-NHC.tsv

0115-0093	2016-11-23 00:00:00	0
0115-0093	2016-11-23 00:15:00	0
0115-0093	2016-11-23 00:30:00	0
0115-0093	2016-11-23 00:45:00	0
0115-0093	2016-11-23 01:00:00	0
0115-0093	2016-11-23 01:15:00	0
0115-0093	2016-11-23 01:30:00	0
0115-0093	2016-11-23 01:45:00	0
0115-0093	2016-11-23 02:00:00	0
0115-0093	2016-11-23 02:15:00	0
0115-0093	2016-11-23 02:30:00	0
0115-0093	2016-11-23 02:45:00	0
0115-0093	2016-11-23 03:00:00	0
0115-0093	2016-11-23 03:15:00	0
0115-0093	2016-11-23 03:30:00	0
0115-0093	2016-11-23 03:45:00	0
0115-0093	2016-11-23 04:00:00	0
0115-0093	2016-11-23 04:15:00	0
0115-0093	2016-11-23 04:30:00	0
0115-0093	2016-11-23 04:45:00	0
0115-0093	2016-11-23 05:00:00	0
0115-0093	2016-11-23 05:15:00	0
0115-0093	2016-11-23 05:30:00	0
0115-0093	2016-11-23 05:45:00	0
0115-0093	2016-11-23 06:00:00	0
0115-0093	2016-11-23 06:15:00	0
0115-0093	2016-11-23 06:30:00	0
0115-0093	2016-11-23 06:45:00	0
0115-0093	2016-11-23 07:00:00	0
0115-0093	2016-11-23 07:15:00	0
0115-0093	2016-11-23 07:30:00	0
0115-0093	2016-11-23 07:45:00	0
0115-0093	2016-11-23 08:00:00	0
0115-0093	2016-11-23 08:15:00	0
0115-0093	2016-11-23 08:30:00	0
0115-0093	2016-11-23 08:45:00	0
0115-0093	2016-11-23 09:00:00	0
0115-0093	2016-11-23 09:15:00	0
0115-0093	2016-11-23 09:30:00	0
0115-0093	2016-11-23 09:45:00	0
0115-0093	2016-11-23 10:00:00	0
0115-0093	2016-11-23 10:15:00	48
0115-0093	2016-11-23 10:30:00	0
0115-0093	2016-11-23 10:45:00	0
0115-0093	2016-11-23 11:00:00	0
0115-0093	2016-11-23 11:15:00	0
0115-0093	2016-11-23 11:30:00	10
0115-0093	2016-11-23 11:45:00	142
0115-0093	2016-11-23 12:00:00	19
0115-0093	2016-11-23 12:15:00	909
0115-0093	2016-11-23 12:30:00	0
0115-0093	2016-11-23 12:45:00	516
0115-0093	2016-11-23 13:00:00	186
0115-0093	2016-11-23 13:15:00	59
0115-0093	2016-11-23 13:30:00	62
0115-0093	2016-11-23 13:45:00	48
0115-0093	2016-11-23 14:00:00	36
0115-0093	2016-11-23 14:15:00	33
0115-0093	2016-11-23 14:30:00	156
0115-0093	2016-11-23 14:45:00	30
0115-0093	2016-11-23 15:00:00	51
0115-0093	2016-11-23 15:15:00	7
0115-0093	2016-11-23 15:30:00	56
0115-0093	2016-11-23 15:45:00	149
0115-0093	2016-11-23 16:00:00	207
0115-0093	2016-11-23 16:15:00	68
0115-0093	2016-11-23 16:30:00	55
0115-0093	2016-11-23 16:45:00	9
0115-0093	2016-11-23 17:00:00	47
0115-0093	2016-11-23 17:15:00	184
0115-0093	2016-11-23 17:30:00	66
0115-0093	2016-11-23 17:45:00	68
0115-0093	2016-11-23 18:00:00	82
0115-0093	2016-11-23 18:15:00	387
0115-0093	2016-11-23 18:30:00	262
0115-0093	2016-11-23 18:45:00	410
0115-0093	2016-11-23 19:00:00	237
0115-0093	2016-11-23 19:15:00	236
0115-0093	2016-11-23 19:30:00	488
0115-0093	2016-11-23 19:45:00	190
0115-0093	2016-11-23 20:00:00	92
0115-0093	2016-11-23 20:15:00	586
0115-0093	2016-11-23 20:30:00	644
0115-0093	2016-11-23 20:45:00	498
0115-0093	2016-11-23 21:00:00	220
0115-0093	2016-11-23 21:15:00	0
0115-0093	2016-11-23 21:30:00	8
0115-0093	2016-11-23 21:45:00	16
0115-0093	2016-11-23 22:00:00	0
0115-0093	2016-11-23 22:15:00	14
0115-0093	2016-11-23 22:30:00	0
0115-0093	2016-11-23 22:45:00	0
0115-0093	2016-11-23 23:00:00	0
0115-0093	2016-11-23 23:15:00	0
0115-0093	2016-11-23 23:30:00	0
0115-0093	2016-11-23 23:45:00	13
0115-0093	2016-11-24 00:00:00	0
0115-0093	2016-11-24 00:15:00	25
0115-0093	2016-11-24 00:30:00	0
0115-0093	2016-11-24 00:45:00	0
0115-0093	2016-11-24 01:00:00	0
0115-0093	2016-11-24 01:15:00	0
0115-0093	2016-11-24 01:30:00	0
0115-0093	2016-11-24 01:45:00	0
0115-0093	2016-11-24 02:00:00	0
0115-0093	2016-11-24 02:15:00	16
0115-0093	2016-11-24 02:30:00	0
0115-0093	2016-11-24 02:45:00	0
0115-0093	2016-11-24 03:00:00	0
0115-0093	2016-11-24 03:15:00	0
0115-0093	2016-11-24 03:30:00	0
0115-0093	2016-11-24 03:45:00	0
0115-0093	2016-11-24 04:00:00	0
0115-0093	2016-11-24 04:15:00	0
0115-0093	2016-11-24 04:30:00	0
0115-0093	2016-11-24 04:45:00	0
0115-0093	2016-11-24 05:00:00	0
0115-0093	2016-11-24 05:15:00	0
0115-0093	2016-11-24 05:30:00	0
0115-0093	2016-11-24 05:45:00	0
0115-0093	2016-11-24 06:00:00	0
0115-0093	2016-11-24 06:15:00	0
0115-0093	2016-11-24 06:30:00	0
0115-0093	2016-11-24 06:45:00	9
0115-0093	2016-11-24 07:00:00	0
0115-0093	2016-11-24 07:15:00	0
0115-0093	2016-11-24 07:30:00	0
0115-0093	2016-11-24 07:45:00	0
0115-0093	2016-11-24 08:00:00	0
0115-0093	2016-11-24 08:15:00	0
0115-0093	2016-11-24 08:30:00	0
0115-0093	2016-11-24 08:45:00	0
0115-0093	2016-11-24 09:00:00	0
0115-0093	2016-11-24 09:15:00	0
0115-0093	2016-11-24 09:30:00	0
0115-0093	2016-11-24 09:45:00	0
0115-0093	2016-11-24 10:00:00	0
0115-0093	2016-11-24 10:15:00	0
0115-0093	2016-11-24 10:30:00	17
0115-0093	2016-11-24 10:45:00	0
0115-0093	2016-11-24 11:00:00	22
0115-0093	2016-11-24 11:15:00	0
0115-0093	2016-11-24 11:30:00	42
0115-0093	2016-11-24 11:45:00	0
0115-0093	2016-11-24 12:00:00	129
0115-0093	2016-11-24 12:15:00	122
0115-0093	2016-11-24 12:30:00	498
0115-0093	2016-11-24 12:45:00	545
0115-0093	2016-11-24 13:00:00	0
0115-0093	2016-11-24 13:15:00	607
0115-0093	2016-11-24 13:30:00	81
0115-0093	2016-11-24 13:45:00	50
0115-0093	2016-11-24 14:00:00	86
0115-0093	2016-11-24 14:15:00	28
0115-0093	2016-11-24 14:30:00	77
0115-0093	2016-11-24 14:45:00	112
0115-0093	2016-11-24 15:00:00	76
0115-0093	2016-11-24 15:15:00	63
0115-0093	2016-11-24 15:30:00	35
0115-0093	2016-11-24 15:45:00	112
0115-0093	2016-11-24 16:00:00	66
0115-0093	2016-11-24 16:15:00	263
0115-0093	2016-11-24 16:30:00	106
0115-0093	2016-11-24 16:45:00	47
0115-0093	2016-11-24 17:00:00	116
0115-0093	2016-11-24 17:15:00	163
0115-0093	2016-11-24 17:30:00	156
0115-0093	2016-11-24 17:45:00	119
0115-0093	2016-11-24 18:00:00	278
0115-0093	2016-11-24 18:15:00	317
0115-0093	2016-11-24 18:30:00	553
0115-0093	2016-11-24 18:45:00	120
0115-0093	2016-11-24 19:00:00	42
0115-0093	2016-11-24 19:15:00	217
0115-0093	2016-11-24 19:30:00	410
0115-0093	2016-11-24 19:45:00	383
0115-0093	2016-11-24 20:00:00	242
0115-0093	2016-11-24 20:15:00	254
0115-0093	2016-11-24 20:30:00	326
0115-0093	2016-11-24 20:45:00	114
0115-0093	2016-11-24 21:00:00	137
0115-0093	2016-11-24 21:15:00	646
0115-0093	2016-11-24 21:30:00	97
0115-0093	2016-11-24 21:45:00	50
0115-0093	2016-11-24 22:00:00	94
0115-0093	2016-11-24 22:15:00	8
0115-0093	2016-11-24 22:30:00	19
0115-0093	2016-11-24 22:45:00	0
0115-0093	2016-11-24 23:00:00	5
0115-0093	2016-11-24 23:15:00	0
0115-0093	2016-11-24 23:30:00	0
0115-0093	2016-11-24 23:45:00	0
0115-0093	2016-11-25 00:00:00	49
0115-0093	2016-11-25 00:15:00	0
0115-0093	2016-11-25 00:30:00	0
0115-0093	2016-11-25 00:45:00	158
0115-0093	2016-11-25 01:00:00	49
0115-0093	2016-11-25 01:15:00	0
0115-0093	2016-11-25 01:30:00	6
0115-0093	2016-11-25 01:45:00	8
0115-0093	2016-11-25 02:00:00	0
0115-0093	2016-11-25 02:15:00	0
0115-0093	2016-11-25 02:30:00	0
0115-0093	2016-11-25 02:45:00	0
0115-0093	2016-11-25 03:00:00	17
0115-0093	2016-11-25 03:15:00	0
0115-0093	2016-11-25 03:30:00	0
0115-0093	2016-11-25 03:45:00	0
0115-0093	2016-11-25 04:00:00	0
0115-0093	2016-11-25 04:15:00	0
0115-0093	2016-11-25 04:30:00	0
0115-0093	2016-11-25 04:45:00	0
0115-0093	2016-11-25 05:00:00	0
0115-0093	2016-11-25 05:15:00	0
0115-0093	2016-11-25 05:30:00	0
0115-0093	2016-11-25 05:45:00	0
0115-0093	2016-11-25 06:00:00	0
0115-0093	2016-11-25 06:15:00	0
0115-0093	2016-11-25 06:30:00	0
0115-0093	2016-11-25 06:45:00	0
0115-0093	2016-11-25 07:00:00	0
0115-0093	2016-11-25 07:15:00	0
0115-0093	2016-11-25 07:30:00	0
0115-0093	2016-11-25 07:45:00	0
0115-0093	2016-11-25 08:00:00	0
0115-0093	2016-11-25 08:15:00	0
0115-0093	2016-11-25 08:30:00	22
0115-0093	2016-11-25 08:45:00	0
0115-0093	2016-11-25 09:00:00	0
0115-0093	2016-11-25 09:15:00	0
0115-0093	2016-11-25 09:30:00	0
0115-0093	2016-11-25 09:45:00	0
0115-0093	2016-11-25 10:00:00	12
0115-0093	2016-11-25 10:15:00	0
0115-0093	2016-11-25 10:30:00	0
0115-0093	2016-11-25 10:45:00	0
0115-0093	2016-11-25 11:00:00	76
0115-0093	2016-11-25 11:15:00	0
0115-0093	2016-11-25 11:30:00	0
0115-0093	2016-11-25 11:45:00	0
0115-0093	2016-11-25 12:00:00	39
0115-0093	2016-11-25 12:15:00	32
0115-0093	2016-11-25 12:30:00	0
0115-0093	2016-11-25 12:45:00	20
0115-0093	2016-11-25 13:00:00	411
0115-0093	2016-11-25 13:15:00	546
0115-0093	2016-11-25 13:30:00	142
0115-0093	2016-11-25 13:45:00	81
0115-0093	2016-11-25 14:00:00	96
0115-0093	2016-11-25 14:15:00	103
0115-0093	2016-11-25 14:30:00	117
0115-0093	2016-11-25 14:45:00	83
0115-0093	2016-11-25 15:00:00	101
0115-0093	2016-11-25 15:15:00	78
0115-0093	2016-11-25 15:30:00	65
0115-0093	2016-11-25 15:45:00	191
0115-0093	2016-11-25 16:00:00	179
0115-0093	2016-11-25 16:15:00	120
0115-0093	2016-11-25 16:30:00	195
0115-0093	2016-11-25 16:45:00	100
0115-0093	2016-11-25 17:00:00	77
0115-0093	2016-11-25 17:15:00	129
0115-0093	2016-11-25 17:30:00	117
0115-0093	2016-11-25 17:45:00	250
0115-0093	2016-11-25 18:00:00	308
0115-0093	2016-11-25 18:15:00	431
0115-0093	2016-11-25 18:30:00	380
0115-0093	2016-11-25 18:45:00	183
0115-0093	2016-11-25 19:00:00	94
0115-0093	2016-11-25 19:15:00	390
0115-0093	2016-11-25 19:30:00	332
0115-0093	2016-11-25 19:45:00	297
0115-0093	2016-11-25 20:00:00	222
0115-0093	2016-11-25 20:15:00	324
0115-0093	2016-11-25 20:30:00	758
0115-0093	2016-11-25 20:45:00	118
0115-0093	2016-11-25 21:00:00	566
0115-0093	2016-11-25 21:15:00	199
0115-0093	2016-11-25 21:30:00	98
0115-0093	2016-11-25 21:45:00	0
0115-0093	2016-11-25 22:00:00	0
0115-0093	2016-11-25 22:15:00	47
0115-0093	2016-11-25 22:30:00	12
0115-0093	2016-11-25 22:45:00	81
0115-0093	2016-11-25 23:00:00	48
0115-0093	2016-11-25 23:15:00	4
0115-0093	2016-11-25 23:30:00	19
0115-0093	2016-11-25 23:45:00	27
0115-0093	2016-11-26 00:00:00	7
0115-0093	2016-11-26 00:15:00	0
0115-0093	2016-11-26 00:30:00	25
0115-0093	2016-11-26 00:45:00	0
0115-0093	2016-11-26 01:00:00	0
0115-0093	2016-11-26 01:15:00	16
0115-0093	2016-11-26 01:30:00	6
0115-0093	2016-11-26 01:45:00	0
0115-0093	2016-11-26 02:00:00	0
0115-0093	2016-11-26 02:15:00	0
0115-0093	2016-11-26 02:30:00	0
0115-0093	2016-11-26 02:45:00	0
0115-0093	2016-11-26 03:00:00	0
0115-0093	2016-11-26 03:15:00	0
0115-0093	2016-11-26 03:30:00	0
0115-0093	2016-11-26 03:45:00	0
0115-0093	2016-11-26 04:00:00	0
0115-0093	2016-11-26 04:15:00	0
0115-0093	2016-11-26 04:30:00	0
0115-0093	2016-11-26 04:45:00	0
0115-0093	2016-11-26 05:00:00	0
0115-0093	2016-11-26 05:15:00	0
0115-0093	2016-11-26 05:30:00	0
0115-0093	2016-11-26 05:45:00	0
0115-0093	2016-11-26 06:00:00	0
0115-0093	2016-11-26 06:15:00	0
0115-0093	2016-11-26 06:30:00	0
0115-0093	2016-11-26 06:45:00	0
0115-0093	2016-11-26 07:00:00	0
0115-0093	2016-11-26 07:15:00	0
0115-0093	2016-11-26 07:30:00	0
0115-0093	2016-11-26 07:45:00	0
0115-0093	2016-11-26 08:00:00	0
0115-0093	2016-11-26 08:15:00	0
0115-0093	2016-11-26 08:30:00	19
0115-0093	2016-11-26 08:45:00	0
0115-0093	2016-11-26 09:00:00	9
0115-0093	2016-11-26 09:15:00	0
0115-0093	2016-11-26 09:30:00	17
0115-0093	2016-11-26 09:45:00	0
0115-0093	2016-11-26 10:00:00	0
0115-0093	2016-11-26 10:15:00	0
0115-0093	2016-11-26 10:30:00	0
0115-0093	2016-11-26 10:45:00	0
0115-0093	2016-11-26 11:00:00	0
0115-0093	2016-11-26 11:15:00	0
0115-0093	2016-11-26 11:30:00	22
0115-0093	2016-11-26 11:45:00	38
0115-0093	2016-11-26 12:00:00	0
0115-0093	2016-11-26 12:15:00	204
0115-0093	2016-11-26 12:30:00	437
0115-0093	2016-11-26 12:45:00	0
0115-0093	2016-11-26 13:00:00	570
0115-0093	2016-11-26 13:15:00	972
0115-0093	2016-11-26 13:30:00	197
0115-0093	2016-11-26 13:45:00	173
0115-0093	2016-11-26 14:00:00	64
0115-0093	2016-11-26 14:15:00	99
0115-0093	2016-11-26 14:30:00	39
0115-0093	2016-11-26 14:45:00	67
0115-0093	2016-11-26 15:00:00	73
0115-0093	2016-11-26 15:15:00	48
0115-0093	2016-11-26 15:30:00	142
0115-0093	2016-11-26 15:45:00	73
0115-0093	2016-11-26 16:00:00	81
0115-0093	2016-11-26 16:15:00	107
0115-0093	2016-11-26 16:30:00	73
0115-0093	2016-11-26 16:45:00	192
0115-0093	2016-11-26 17:00:00	293
0115-0093	2016-11-26 17:15:00	252
0115-0093	2016-11-26 17:30:00	170
0115-0093	2016-11-26 17:45:00	293
0115-0093	2016-11-26 18:00:00	267
0115-0093	2016-11-26 18:15:00	50
0115-0093	2016-11-26 18:30:00	359
0115-0093	2016-11-26 18:45:00	325
0115-0093	2016-11-26 19:00:00	163
0115-0093	2016-11-26 19:15:00	92
0115-0093	2016-11-26 19:30:00	226
0115-0093	2016-11-26 19:45:00	250
0115-0093	2016-11-26 20:00:00	21
0115-0093	2016-11-26 20:15:00	373
0115-0093	2016-11-26 20:30:00	127
0115-0093	2016-11-26 20:45:00	67
0115-0093	2016-11-26 21:00:00	684
0115-0093	2016-11-26 21:15:00	218
0115-0093	2016-11-26 21:30:00	210
0115-0093	2016-11-26 21:45:00	0
0115-0093	2016-11-26 22:00:00	0
0115-0093	2016-11-26 22:15:00	54
0115-0093	2016-11-26 22:30:00	0
0115-0093	2016-11-26 22:45:00	0
0115-0093	2016-11-26 23:00:00	8
0115-0093	2016-11-26 23:15:00	22
0115-0093	2016-11-26 23:30:00	45
0115-0093	2016-11-26 23:45:00	7
0115-0093	2016-11-27 00:00:00	42
0115-0093	2016-11-27 00:15:00	7
0115-0093	2016-11-27 00:30:00	22
0115-0093	2016-11-27 00:45:00	0
0115-0093	2016-11-27 01:00:00	0
0115-0093	2016-11-27 01:15:00	0
0115-0093	2016-11-27 01:30:00	0
0115-0093	2016-11-27 01:45:00	0
0115-0093	2016-11-27 02:00:00	4
0115-0093	2016-11-27 02:15:00	0
0115-0093	2016-11-27 02:30:00	0
0115-0093	2016-11-27 02:45:00	48
0115-0093	2016-11-27 03:00:00	0
0115-0093	2016-11-27 03:15:00	0
0115-0093	2016-11-27 03:30:00	0
0115-0093	2016-11-27 03:45:00	0
0115-0093	2016-11-27 04:00:00	0
0115-0093	2016-11-27 04:15:00	0
0115-0093	2016-11-27 04:30:00	0
0115-0093	2016-11-27 04:45:00	0
0115-0093	2016-11-27 05:00:00	0
0115-0093	2016-11-27 05:15:00	0
0115-0093	2016-11-27 05:30:00	0
0115-0093	2016-11-27 05:45:00	0
0115-0093	2016-11-27 06:00:00	0
0115-0093	2016-11-27 06:15:00	0
0115-0093	2016-11-27 06:30:00	0
0115-0093	2016-11-27 06:45:00	0
0115-0093	2016-11-27 07:00:00	0
0115-0093	2016-11-27 07:15:00	0
0115-0093	2016-11-27 07:30:00	0
0115-0093	2016-11-27 07:45:00	7
0115-0093	2016-11-27 08:00:00	9
0115-0093	2016-11-27 08:15:00	0
0115-0093	2016-11-27 08:30:00	0
0115-0093	2016-11-27 08:45:00	0
0115-0093	2016-11-27 09:00:00	0
0115-0093	2016-11-27 09:15:00	10
0115-0093	2016-11-27 09:30:00	65
0115-0093	2016-11-27 09:45:00	42
0115-0093	2016-11-27 10:00:00	0
0115-0093	2016-11-27 10:15:00	87
0115-0093	2016-11-27 10:30:00	168
0115-0093	2016-11-27 10:45:00	0
0115-0093	2016-11-27 11:00:00	0
0115-0093	2016-11-27 11:15:00	37
0115-0093	2016-11-27 11:30:00	0
0115-0093	2016-11-27 11:45:00	23
0115-0093	2016-11-27 12:00:00	119
0115-0093	2016-11-27 12:15:00	0
0115-0093	2016-11-27 12:30:00	0
0115-0093	2016-11-27 12:45:00	92
0115-0093	2016-11-27 13:00:00	22
0115-0093	2016-11-27 13:15:00	46
0115-0093	2016-11-27 13:30:00	13
0115-0093	2016-11-27 13:45:00	0
0115-0093	2016-11-27 14:00:00	33
0115-0093	2016-11-27 14:15:00	439
0115-0093	2016-11-27 14:30:00	332
0115-0093	2016-11-27 14:45:00	246
0115-0093	2016-11-27 15:00:00	0
0115-0093	2016-11-27 15:15:00	0
0115-0093	2016-11-27 15:30:00	251
0115-0093	2016-11-27 15:45:00	667
0115-0093	2016-11-27 16:00:00	272
0115-0093	2016-11-27 16:15:00	809
0115-0093	2016-11-27 16:30:00	0
0115-0093	2016-11-27 16:45:00	0
0115-0093	2016-11-27 17:00:00	0
0115-0093	2016-11-27 17:15:00	117
0115-0093	2016-11-27 17:30:00	39
0115-0093	2016-11-27 17:45:00	41
0115-0093	2016-11-27 18:00:00	0
0115-0093	2016-11-27 18:15:00	77
0115-0093	2016-11-27 18:30:00	21
0115-0093	2016-11-27 18:45:00	0
0115-0093	2016-11-27 19:00:00	0
0115-0093	2016-11-27 19:15:00	0
0115-0093	2016-11-27 19:30:00	14
0115-0093	2016-11-27 19:45:00	0
0115-0093	2016-11-27 20:00:00	31
0115-0093	2016-11-27 20:15:00	76
0115-0093	2016-11-27 20:30:00	0
0115-0093	2016-11-27 20:45:00	139
0115-0093	2016-11-27 21:00:00	67
0115-0093	2016-11-27 21:15:00	507
0115-0093	2016-11-27 21:30:00	20
0115-0093	2016-11-27 21:45:00	12
0115-0093	2016-11-27 22:00:00	44
0115-0093	2016-11-27 22:15:00	9
0115-0093	2016-11-27 22:30:00	27
0115-0093	2016-11-27 22:45:00	0
0115-0093	2016-11-27 23:00:00	0
0115-0093	2016-11-27 23:15:00	0
0115-0093	2016-11-27 23:30:00	0
0115-0093	2016-11-27 23:45:00	0
0115-0093	2016-11-28 00:00:00	0
0115-0093	2016-11-28 00:15:00	0
0115-0093	2016-11-28 00:30:00	0
0115-0093	2016-11-28 00:45:00	13
0115-0093	2016-11-28 01:00:00	0
0115-0093	2016-11-28 01:15:00	0
0115-0093	2016-11-28 01:30:00	121
0115-0093	2016-11-28 01:45:00	13
0115-0093	2016-11-28 02:00:00	0
0115-0093	2016-11-28 02:15:00	23
0115-0093	2016-11-28 02:30:00	0
0115-0093	2016-11-28 02:45:00	0
0115-0093	2016-11-28 03:00:00	0
0115-0093	2016-11-28 03:15:00	0
0115-0093	2016-11-28 03:30:00	0
0115-0093	2016-11-28 03:45:00	0
0115-0093	2016-11-28 04:00:00	0
0115-0093	2016-11-28 04:15:00	0
0115-0093	2016-11-28 04:30:00	0
0115-0093	2016-11-28 04:45:00	0
0115-0093	2016-11-28 05:00:00	0
0115-0093	2016-11-28 05:15:00	0
0115-0093	2016-11-28 05:30:00	0
0115-0093	2016-11-28 05:45:00	0
0115-0093	2016-11-28 06:00:00	0
0115-0093	2016-11-28 06:15:00	0
0115-0093	2016-11-28 06:30:00	0
0115-0093	2016-11-28 06:45:00	0
0115-0093	2016-11-28 07:00:00	0
0115-0093	2016-11-28 07:15:00	0
0115-0093	2016-11-28 07:30:00	0
0115-0093	2016-11-28 07:45:00	0
0115-0093	2016-11-28 08:00:00	0
0115-0093	2016-11-28 08:15:00	0
0115-0093	2016-11-28 08:30:00	0
0115-0093	2016-11-28 08:45:00	0
0115-0093	2016-11-28 09:00:00	0
0115-0093	2016-11-28 09:15:00	0
0115-0093	2016-11-28 09:30:00	0
0115-0093	2016-11-28 09:45:00	0
0115-0093	2016-11-28 10:00:00	0
0115-0093	2016-11-28 10:15:00	7
0115-0093	2016-11-28 10:30:00	244
0115-0093	2016-11-28 10:45:00	515
0115-0093	2016-11-28 11:00:00	79
0115-0093	2016-11-28 11:15:00	356
0115-0093	2016-11-28 11:30:00	1115
0115-0093	2016-11-28 11:45:00	65
0115-0093	2016-11-28 12:00:00	0
0115-0093	2016-11-28 12:15:00	0
0115-0093	2016-11-28 12:30:00	0
0115-0093	2016-11-28 12:45:00	0
0115-0093	2016-11-28 13:00:00	0
0115-0093	2016-11-28 13:15:00	0
0115-0093	2016-11-28 13:30:00	0
0115-0093	2016-11-28 13:45:00	0
0115-0093	2016-11-28 14:00:00	0
0115-0093	2016-11-28 14:15:00	0
0115-0093	2016-11-28 14:30:00	0
0115-0093	2016-11-28 14:45:00	0
0115-0093	2016-11-28 15:00:00	0
0115-0093	2016-11-28 15:15:00	0
0115-0093	2016-11-28 15:30:00	0
0115-0093	2016-11-28 15:45:00	0
0115-0093	2016-11-28 16:00:00	0
0115-0093	2016-11-28 16:15:00	0
0115-0093	2016-11-28 16:30:00	0
0115-0093	2016-11-28 16:45:00	0
0115-0093	2016-11-28 17:00:00	0
0115-0093	2016-11-28 17:15:00	0
0115-0093	2016-11-28 17:30:00	0
0115-0093	2016-11-28 17:45:00	0
0115-0093	2016-11-28 18:00:00	0
0115-0093	2016-11-28 18:15:00	0
0115-0093	2016-11-28 18:30:00	0
0115-0093	2016-11-28 18:45:00	0
0115-0093	2016-11-28 19:00:00	0
0115-0093	2016-11-28 19:15:00	0
0115-0093	2016-11-28 19:30:00	0
0115-0093	2016-11-28 19:45:00	0
0115-0093	2016-11-28 20:00:00	0
0115-0093	2016-11-28 20:15:00	0
0115-0093	2016-11-28 20:30:00	0
0115-0093	2016-11-28 20:45:00	0
0115-0093	2016-11-28 21:00:00	0
0115-0093	2016-11-28 21:15:00	0
0115-0093	2016-11-28 21:30:00	0
0115-0093	2016-11-28 21:45:00	0
0115-0093	2016-11-28 22:00:00	0
0115-0093	2016-11-28 22:15:00	0
0115-0093	2016-11-28 22:30:00	0
0115-0093	2016-11-28 22:45:00	0
0115-0093	2016-11-28 23:00:00	0
0115-0093	2016-11-28 23:15:00	0
0115-0093	2016-11-28 23:30:00	0
0115-0093	2016-11-28 23:45:00	0
