## Supplementary Data 2 for "Digital phenotyping by consumer wearables identifies sleep-associated markers of cardiovascular disease risk and biological aging": ActivityTable_0116-0002-NHC.tsv

0116-0002	2016-11-14 00:00:00	0
0116-0002	2016-11-14 00:15:00	0
0116-0002	2016-11-14 00:30:00	0
0116-0002	2016-11-14 00:45:00	0
0116-0002	2016-11-14 01:00:00	0
0116-0002	2016-11-14 01:15:00	0
0116-0002	2016-11-14 01:30:00	0
0116-0002	2016-11-14 01:45:00	0
0116-0002	2016-11-14 02:00:00	0
0116-0002	2016-11-14 02:15:00	0
0116-0002	2016-11-14 02:30:00	0
0116-0002	2016-11-14 02:45:00	0
0116-0002	2016-11-14 03:00:00	0
0116-0002	2016-11-14 03:15:00	0
0116-0002	2016-11-14 03:30:00	0
0116-0002	2016-11-14 03:45:00	0
0116-0002	2016-11-14 04:00:00	0
0116-0002	2016-11-14 04:15:00	0
0116-0002	2016-11-14 04:30:00	0
0116-0002	2016-11-14 04:45:00	0
0116-0002	2016-11-14 05:00:00	0
0116-0002	2016-11-14 05:15:00	0
0116-0002	2016-11-14 05:30:00	0
0116-0002	2016-11-14 05:45:00	0
0116-0002	2016-11-14 06:00:00	0
0116-0002	2016-11-14 06:15:00	0
0116-0002	2016-11-14 06:30:00	0
0116-0002	2016-11-14 06:45:00	0
0116-0002	2016-11-14 07:00:00	0
0116-0002	2016-11-14 07:15:00	0
0116-0002	2016-11-14 07:30:00	0
0116-0002	2016-11-14 07:45:00	0
0116-0002	2016-11-14 08:00:00	0
0116-0002	2016-11-14 08:15:00	0
0116-0002	2016-11-14 08:30:00	0
0116-0002	2016-11-14 08:45:00	0
0116-0002	2016-11-14 09:00:00	0
0116-0002	2016-11-14 09:15:00	0
0116-0002	2016-11-14 09:30:00	0
0116-0002	2016-11-14 09:45:00	0
0116-0002	2016-11-14 10:00:00	0
0116-0002	2016-11-14 10:15:00	6
0116-0002	2016-11-14 10:30:00	8
0116-0002	2016-11-14 10:45:00	16
0116-0002	2016-11-14 11:00:00	48
0116-0002	2016-11-14 11:15:00	15
0116-0002	2016-11-14 11:30:00	35
0116-0002	2016-11-14 11:45:00	0
0116-0002	2016-11-14 12:00:00	0
0116-0002	2016-11-14 12:15:00	0
0116-0002	2016-11-14 12:30:00	0
0116-0002	2016-11-14 12:45:00	0
0116-0002	2016-11-14 13:00:00	0
0116-0002	2016-11-14 13:15:00	0
0116-0002	2016-11-14 13:30:00	0
0116-0002	2016-11-14 13:45:00	0
0116-0002	2016-11-14 14:00:00	0
0116-0002	2016-11-14 14:15:00	0
0116-0002	2016-11-14 14:30:00	0
0116-0002	2016-11-14 14:45:00	0
0116-0002	2016-11-14 15:00:00	0
0116-0002	2016-11-14 15:15:00	0
0116-0002	2016-11-14 15:30:00	0
0116-0002	2016-11-14 15:45:00	0
0116-0002	2016-11-14 16:00:00	0
0116-0002	2016-11-14 16:15:00	0
0116-0002	2016-11-14 16:30:00	0
0116-0002	2016-11-14 16:45:00	0
0116-0002	2016-11-14 17:00:00	0
0116-0002	2016-11-14 17:15:00	0
0116-0002	2016-11-14 17:30:00	0
0116-0002	2016-11-14 17:45:00	0
0116-0002	2016-11-14 18:00:00	0
0116-0002	2016-11-14 18:15:00	0
0116-0002	2016-11-14 18:30:00	0
0116-0002	2016-11-14 18:45:00	0
0116-0002	2016-11-14 19:00:00	0
0116-0002	2016-11-14 19:15:00	0
0116-0002	2016-11-14 19:30:00	0
0116-0002	2016-11-14 19:45:00	0
0116-0002	2016-11-14 20:00:00	0
0116-0002	2016-11-14 20:15:00	0
0116-0002	2016-11-14 20:30:00	0
0116-0002	2016-11-14 20:45:00	0
0116-0002	2016-11-14 21:00:00	0
0116-0002	2016-11-14 21:15:00	0
0116-0002	2016-11-14 21:30:00	0
0116-0002	2016-11-14 21:45:00	0
0116-0002	2016-11-14 22:00:00	0
0116-0002	2016-11-14 22:15:00	0
0116-0002	2016-11-14 22:30:00	0
0116-0002	2016-11-14 22:45:00	0
0116-0002	2016-11-14 23:00:00	0
0116-0002	2016-11-14 23:15:00	0
0116-0002	2016-11-14 23:30:00	0
0116-0002	2016-11-14 23:45:00	0
0116-0002	2016-11-15 00:00:00	0
0116-0002	2016-11-15 00:15:00	0
0116-0002	2016-11-15 00:30:00	0
0116-0002	2016-11-15 00:45:00	0
0116-0002	2016-11-15 01:00:00	0
0116-0002	2016-11-15 01:15:00	0
0116-0002	2016-11-15 01:30:00	0
0116-0002	2016-11-15 01:45:00	0
0116-0002	2016-11-15 02:00:00	0
0116-0002	2016-11-15 02:15:00	0
0116-0002	2016-11-15 02:30:00	0
0116-0002	2016-11-15 02:45:00	0
0116-0002	2016-11-15 03:00:00	0
0116-0002	2016-11-15 03:15:00	0
0116-0002	2016-11-15 03:30:00	0
0116-0002	2016-11-15 03:45:00	0
0116-0002	2016-11-15 04:00:00	0
0116-0002	2016-11-15 04:15:00	0
0116-0002	2016-11-15 04:30:00	0
0116-0002	2016-11-15 04:45:00	0
0116-0002	2016-11-15 05:00:00	0
0116-0002	2016-11-15 05:15:00	0
0116-0002	2016-11-15 05:30:00	0
0116-0002	2016-11-15 05:45:00	0
0116-0002	2016-11-15 06:00:00	0
0116-0002	2016-11-15 06:15:00	0
0116-0002	2016-11-15 06:30:00	0
0116-0002	2016-11-15 06:45:00	0
0116-0002	2016-11-15 07:00:00	0
0116-0002	2016-11-15 07:15:00	0
0116-0002	2016-11-15 07:30:00	0
0116-0002	2016-11-15 07:45:00	0
0116-0002	2016-11-15 08:00:00	0
0116-0002	2016-11-15 08:15:00	0
0116-0002	2016-11-15 08:30:00	0
0116-0002	2016-11-15 08:45:00	0
0116-0002	2016-11-15 09:00:00	0
0116-0002	2016-11-15 09:15:00	0
0116-0002	2016-11-15 09:30:00	0
0116-0002	2016-11-15 09:45:00	0
0116-0002	2016-11-15 10:00:00	0
0116-0002	2016-11-15 10:15:00	0
0116-0002	2016-11-15 10:30:00	0
0116-0002	2016-11-15 10:45:00	0
0116-0002	2016-11-15 11:00:00	345
0116-0002	2016-11-15 11:15:00	86
0116-0002	2016-11-15 11:30:00	0
0116-0002	2016-11-15 11:45:00	232
0116-0002	2016-11-15 12:00:00	1
0116-0002	2016-11-15 12:15:00	33
0116-0002	2016-11-15 12:30:00	0
0116-0002	2016-11-15 12:45:00	262
0116-0002	2016-11-15 13:00:00	42
0116-0002	2016-11-15 13:15:00	204
0116-0002	2016-11-15 13:30:00	0
0116-0002	2016-11-15 13:45:00	304
0116-0002	2016-11-15 14:00:00	1379
0116-0002	2016-11-15 14:15:00	83
0116-0002	2016-11-15 14:30:00	0
0116-0002	2016-11-15 14:45:00	0
0116-0002	2016-11-15 15:00:00	0
0116-0002	2016-11-15 15:15:00	0
0116-0002	2016-11-15 15:30:00	0
0116-0002	2016-11-15 15:45:00	0
0116-0002	2016-11-15 16:00:00	39
0116-0002	2016-11-15 16:15:00	230
0116-0002	2016-11-15 16:30:00	19
0116-0002	2016-11-15 16:45:00	82
0116-0002	2016-11-15 17:00:00	225
0116-0002	2016-11-15 17:15:00	475
0116-0002	2016-11-15 17:30:00	39
0116-0002	2016-11-15 17:45:00	9
0116-0002	2016-11-15 18:00:00	22
0116-0002	2016-11-15 18:15:00	10
0116-0002	2016-11-15 18:30:00	416
0116-0002	2016-11-15 18:45:00	1143
0116-0002	2016-11-15 19:00:00	748
0116-0002	2016-11-15 19:15:00	354
0116-0002	2016-11-15 19:30:00	1233
0116-0002	2016-11-15 19:45:00	188
0116-0002	2016-11-15 20:00:00	0
0116-0002	2016-11-15 20:15:00	40
0116-0002	2016-11-15 20:30:00	0
0116-0002	2016-11-15 20:45:00	0
0116-0002	2016-11-15 21:00:00	0
0116-0002	2016-11-15 21:15:00	9
0116-0002	2016-11-15 21:30:00	76
0116-0002	2016-11-15 21:45:00	27
0116-0002	2016-11-15 22:00:00	91
0116-0002	2016-11-15 22:15:00	133
0116-0002	2016-11-15 22:30:00	0
0116-0002	2016-11-15 22:45:00	172
0116-0002	2016-11-15 23:00:00	34
0116-0002	2016-11-15 23:15:00	0
0116-0002	2016-11-15 23:30:00	0
0116-0002	2016-11-15 23:45:00	8
0116-0002	2016-11-16 00:00:00	0
0116-0002	2016-11-16 00:15:00	10
0116-0002	2016-11-16 00:30:00	0
0116-0002	2016-11-16 00:45:00	0
0116-0002	2016-11-16 01:00:00	13
0116-0002	2016-11-16 01:15:00	4
0116-0002	2016-11-16 01:30:00	7
0116-0002	2016-11-16 01:45:00	0
0116-0002	2016-11-16 02:00:00	0
0116-0002	2016-11-16 02:15:00	0
0116-0002	2016-11-16 02:30:00	0
0116-0002	2016-11-16 02:45:00	0
0116-0002	2016-11-16 03:00:00	0
0116-0002	2016-11-16 03:15:00	7
0116-0002	2016-11-16 03:30:00	4
0116-0002	2016-11-16 03:45:00	29
0116-0002	2016-11-16 04:00:00	33
0116-0002	2016-11-16 04:15:00	0
0116-0002	2016-11-16 04:30:00	0
0116-0002	2016-11-16 04:45:00	0
0116-0002	2016-11-16 05:00:00	0
0116-0002	2016-11-16 05:15:00	0
0116-0002	2016-11-16 05:30:00	0
0116-0002	2016-11-16 05:45:00	0
0116-0002	2016-11-16 06:00:00	0
0116-0002	2016-11-16 06:15:00	0
0116-0002	2016-11-16 06:30:00	0
0116-0002	2016-11-16 06:45:00	0
0116-0002	2016-11-16 07:00:00	0
0116-0002	2016-11-16 07:15:00	0
0116-0002	2016-11-16 07:30:00	0
0116-0002	2016-11-16 07:45:00	0
0116-0002	2016-11-16 08:00:00	0
0116-0002	2016-11-16 08:15:00	37
0116-0002	2016-11-16 08:30:00	166
0116-0002	2016-11-16 08:45:00	16
0116-0002	2016-11-16 09:00:00	62
0116-0002	2016-11-16 09:15:00	0
0116-0002	2016-11-16 09:30:00	73
0116-0002	2016-11-16 09:45:00	0
0116-0002	2016-11-16 10:00:00	0
0116-0002	2016-11-16 10:15:00	83
0116-0002	2016-11-16 10:30:00	11
0116-0002	2016-11-16 10:45:00	0
0116-0002	2016-11-16 11:00:00	208
0116-0002	2016-11-16 11:15:00	634
0116-0002	2016-11-16 11:30:00	213
0116-0002	2016-11-16 11:45:00	0
0116-0002	2016-11-16 12:00:00	817
0116-0002	2016-11-16 12:15:00	13
0116-0002	2016-11-16 12:30:00	51
0116-0002	2016-11-16 12:45:00	8
0116-0002	2016-11-16 13:00:00	14
0116-0002	2016-11-16 13:15:00	0
0116-0002	2016-11-16 13:30:00	7
0116-0002	2016-11-16 13:45:00	14
0116-0002	2016-11-16 14:00:00	269
0116-0002	2016-11-16 14:15:00	741
0116-0002	2016-11-16 14:30:00	193
0116-0002	2016-11-16 14:45:00	446
0116-0002	2016-11-16 15:00:00	58
0116-0002	2016-11-16 15:15:00	747
0116-0002	2016-11-16 15:30:00	0
0116-0002	2016-11-16 15:45:00	0
0116-0002	2016-11-16 16:00:00	0
0116-0002	2016-11-16 16:15:00	0
0116-0002	2016-11-16 16:30:00	0
0116-0002	2016-11-16 16:45:00	0
0116-0002	2016-11-16 17:00:00	0
0116-0002	2016-11-16 17:15:00	168
0116-0002	2016-11-16 17:30:00	0
0116-0002	2016-11-16 17:45:00	216
0116-0002	2016-11-16 18:00:00	607
0116-0002	2016-11-16 18:15:00	282
0116-0002	2016-11-16 18:30:00	0
0116-0002	2016-11-16 18:45:00	0
0116-0002	2016-11-16 19:00:00	512
0116-0002	2016-11-16 19:15:00	449
0116-0002	2016-11-16 19:30:00	243
0116-0002	2016-11-16 19:45:00	427
0116-0002	2016-11-16 20:00:00	34
0116-0002	2016-11-16 20:15:00	277
0116-0002	2016-11-16 20:30:00	0
0116-0002	2016-11-16 20:45:00	0
0116-0002	2016-11-16 21:00:00	0
0116-0002	2016-11-16 21:15:00	0
0116-0002	2016-11-16 21:30:00	0
0116-0002	2016-11-16 21:45:00	0
0116-0002	2016-11-16 22:00:00	0
0116-0002	2016-11-16 22:15:00	0
0116-0002	2016-11-16 22:30:00	0
0116-0002	2016-11-16 22:45:00	0
0116-0002	2016-11-16 23:00:00	0
0116-0002	2016-11-16 23:15:00	0
0116-0002	2016-11-16 23:30:00	0
0116-0002	2016-11-16 23:45:00	0
0116-0002	2016-11-17 00:00:00	0
0116-0002	2016-11-17 00:15:00	11
0116-0002	2016-11-17 00:30:00	0
0116-0002	2016-11-17 00:45:00	0
0116-0002	2016-11-17 01:00:00	0
0116-0002	2016-11-17 01:15:00	0
0116-0002	2016-11-17 01:30:00	0
0116-0002	2016-11-17 01:45:00	0
0116-0002	2016-11-17 02:00:00	0
0116-0002	2016-11-17 02:15:00	0
0116-0002	2016-11-17 02:30:00	0
0116-0002	2016-11-17 02:45:00	0
0116-0002	2016-11-17 03:00:00	0
0116-0002	2016-11-17 03:15:00	0
0116-0002	2016-11-17 03:30:00	38
0116-0002	2016-11-17 03:45:00	0
0116-0002	2016-11-17 04:00:00	0
0116-0002	2016-11-17 04:15:00	0
0116-0002	2016-11-17 04:30:00	0
0116-0002	2016-11-17 04:45:00	0
0116-0002	2016-11-17 05:00:00	0
0116-0002	2016-11-17 05:15:00	0
0116-0002	2016-11-17 05:30:00	0
0116-0002	2016-11-17 05:45:00	0
0116-0002	2016-11-17 06:00:00	0
0116-0002	2016-11-17 06:15:00	0
0116-0002	2016-11-17 06:30:00	0
0116-0002	2016-11-17 06:45:00	0
0116-0002	2016-11-17 07:00:00	115
0116-0002	2016-11-17 07:15:00	84
0116-0002	2016-11-17 07:30:00	182
0116-0002	2016-11-17 07:45:00	434
0116-0002	2016-11-17 08:00:00	314
0116-0002	2016-11-17 08:15:00	275
0116-0002	2016-11-17 08:30:00	628
0116-0002	2016-11-17 08:45:00	6
0116-0002	2016-11-17 09:00:00	45
0116-0002	2016-11-17 09:15:00	6
0116-0002	2016-11-17 09:30:00	0
0116-0002	2016-11-17 09:45:00	8
0116-0002	2016-11-17 10:00:00	54
0116-0002	2016-11-17 10:15:00	264
0116-0002	2016-11-17 10:30:00	51
0116-0002	2016-11-17 10:45:00	70
0116-0002	2016-11-17 11:00:00	0
0116-0002	2016-11-17 11:15:00	0
0116-0002	2016-11-17 11:30:00	0
0116-0002	2016-11-17 11:45:00	0
0116-0002	2016-11-17 12:00:00	238
0116-0002	2016-11-17 12:15:00	96
0116-0002	2016-11-17 12:30:00	0
0116-0002	2016-11-17 12:45:00	74
0116-0002	2016-11-17 13:00:00	633
0116-0002	2016-11-17 13:15:00	604
0116-0002	2016-11-17 13:30:00	748
0116-0002	2016-11-17 13:45:00	316
0116-0002	2016-11-17 14:00:00	262
0116-0002	2016-11-17 14:15:00	0
0116-0002	2016-11-17 14:30:00	0
0116-0002	2016-11-17 14:45:00	0
0116-0002	2016-11-17 15:00:00	0
0116-0002	2016-11-17 15:15:00	0
0116-0002	2016-11-17 15:30:00	0
0116-0002	2016-11-17 15:45:00	0
0116-0002	2016-11-17 16:00:00	0
0116-0002	2016-11-17 16:15:00	0
0116-0002	2016-11-17 16:30:00	0
0116-0002	2016-11-17 16:45:00	0
0116-0002	2016-11-17 17:00:00	0
0116-0002	2016-11-17 17:15:00	0
0116-0002	2016-11-17 17:30:00	0
0116-0002	2016-11-17 17:45:00	0
0116-0002	2016-11-17 18:00:00	116
0116-0002	2016-11-17 18:15:00	1257
0116-0002	2016-11-17 18:30:00	1987
0116-0002	2016-11-17 18:45:00	240
0116-0002	2016-11-17 19:00:00	333
0116-0002	2016-11-17 19:15:00	0
0116-0002	2016-11-17 19:30:00	13
0116-0002	2016-11-17 19:45:00	11
0116-0002	2016-11-17 20:00:00	0
0116-0002	2016-11-17 20:15:00	0
0116-0002	2016-11-17 20:30:00	0
0116-0002	2016-11-17 20:45:00	0
0116-0002	2016-11-17 21:00:00	20
0116-0002	2016-11-17 21:15:00	0
0116-0002	2016-11-17 21:30:00	0
0116-0002	2016-11-17 21:45:00	5
0116-0002	2016-11-17 22:00:00	170
0116-0002	2016-11-17 22:15:00	69
0116-0002	2016-11-17 22:30:00	0
0116-0002	2016-11-17 22:45:00	61
0116-0002	2016-11-17 23:00:00	0
0116-0002	2016-11-17 23:15:00	0
0116-0002	2016-11-17 23:30:00	24
0116-0002	2016-11-17 23:45:00	0
0116-0002	2016-11-18 00:00:00	0
0116-0002	2016-11-18 00:15:00	0
0116-0002	2016-11-18 00:30:00	140
0116-0002	2016-11-18 00:45:00	0
0116-0002	2016-11-18 01:00:00	0
0116-0002	2016-11-18 01:15:00	26
0116-0002	2016-11-18 01:30:00	0
0116-0002	2016-11-18 01:45:00	0
0116-0002	2016-11-18 02:00:00	0
0116-0002	2016-11-18 02:15:00	4
0116-0002	2016-11-18 02:30:00	0
0116-0002	2016-11-18 02:45:00	0
0116-0002	2016-11-18 03:00:00	0
0116-0002	2016-11-18 03:15:00	0
0116-0002	2016-11-18 03:30:00	0
0116-0002	2016-11-18 03:45:00	0
0116-0002	2016-11-18 04:00:00	0
0116-0002	2016-11-18 04:15:00	0
0116-0002	2016-11-18 04:30:00	0
0116-0002	2016-11-18 04:45:00	0
0116-0002	2016-11-18 05:00:00	4
0116-0002	2016-11-18 05:15:00	0
0116-0002	2016-11-18 05:30:00	0
0116-0002	2016-11-18 05:45:00	0
0116-0002	2016-11-18 06:00:00	7
0116-0002	2016-11-18 06:15:00	0
0116-0002	2016-11-18 06:30:00	0
0116-0002	2016-11-18 06:45:00	0
0116-0002	2016-11-18 07:00:00	0
0116-0002	2016-11-18 07:15:00	0
0116-0002	2016-11-18 07:30:00	0
0116-0002	2016-11-18 07:45:00	0
0116-0002	2016-11-18 08:00:00	0
0116-0002	2016-11-18 08:15:00	24
0116-0002	2016-11-18 08:30:00	158
0116-0002	2016-11-18 08:45:00	41
0116-0002	2016-11-18 09:00:00	0
0116-0002	2016-11-18 09:15:00	0
0116-0002	2016-11-18 09:30:00	0
0116-0002	2016-11-18 09:45:00	0
0116-0002	2016-11-18 10:00:00	57
0116-0002	2016-11-18 10:15:00	0
0116-0002	2016-11-18 10:30:00	0
0116-0002	2016-11-18 10:45:00	0
0116-0002	2016-11-18 11:00:00	0
0116-0002	2016-11-18 11:15:00	39
0116-0002	2016-11-18 11:30:00	33
0116-0002	2016-11-18 11:45:00	10
0116-0002	2016-11-18 12:00:00	0
0116-0002	2016-11-18 12:15:00	84
0116-0002	2016-11-18 12:30:00	29
0116-0002	2016-11-18 12:45:00	0
0116-0002	2016-11-18 13:00:00	178
0116-0002	2016-11-18 13:15:00	40
0116-0002	2016-11-18 13:30:00	0
0116-0002	2016-11-18 13:45:00	8
0116-0002	2016-11-18 14:00:00	0
0116-0002	2016-11-18 14:15:00	0
0116-0002	2016-11-18 14:30:00	10
0116-0002	2016-11-18 14:45:00	17
0116-0002	2016-11-18 15:00:00	76
0116-0002	2016-11-18 15:15:00	0
0116-0002	2016-11-18 15:30:00	0
0116-0002	2016-11-18 15:45:00	0
0116-0002	2016-11-18 16:00:00	7
0116-0002	2016-11-18 16:15:00	0
0116-0002	2016-11-18 16:30:00	0
0116-0002	2016-11-18 16:45:00	0
0116-0002	2016-11-18 17:00:00	0
0116-0002	2016-11-18 17:15:00	0
0116-0002	2016-11-18 17:30:00	98
0116-0002	2016-11-18 17:45:00	41
0116-0002	2016-11-18 18:00:00	0
0116-0002	2016-11-18 18:15:00	0
0116-0002	2016-11-18 18:30:00	118
0116-0002	2016-11-18 18:45:00	1910
0116-0002	2016-11-18 19:00:00	1160
0116-0002	2016-11-18 19:15:00	473
0116-0002	2016-11-18 19:30:00	0
0116-0002	2016-11-18 19:45:00	20
0116-0002	2016-11-18 20:00:00	33
0116-0002	2016-11-18 20:15:00	0
0116-0002	2016-11-18 20:30:00	0
0116-0002	2016-11-18 20:45:00	0
0116-0002	2016-11-18 21:00:00	0
0116-0002	2016-11-18 21:15:00	0
0116-0002	2016-11-18 21:30:00	0
0116-0002	2016-11-18 21:45:00	0
0116-0002	2016-11-18 22:00:00	0
0116-0002	2016-11-18 22:15:00	16
0116-0002	2016-11-18 22:30:00	76
0116-0002	2016-11-18 22:45:00	0
0116-0002	2016-11-18 23:00:00	0
0116-0002	2016-11-18 23:15:00	0
0116-0002	2016-11-18 23:30:00	0
0116-0002	2016-11-18 23:45:00	0
0116-0002	2016-11-19 00:00:00	0
0116-0002	2016-11-19 00:15:00	0
0116-0002	2016-11-19 00:30:00	0
0116-0002	2016-11-19 00:45:00	0
0116-0002	2016-11-19 01:00:00	0
0116-0002	2016-11-19 01:15:00	0
0116-0002	2016-11-19 01:30:00	0
0116-0002	2016-11-19 01:45:00	0
0116-0002	2016-11-19 02:00:00	0
0116-0002	2016-11-19 02:15:00	0
0116-0002	2016-11-19 02:30:00	0
0116-0002	2016-11-19 02:45:00	0
0116-0002	2016-11-19 03:00:00	0
0116-0002	2016-11-19 03:15:00	0
0116-0002	2016-11-19 03:30:00	0
0116-0002	2016-11-19 03:45:00	0
0116-0002	2016-11-19 04:00:00	0
0116-0002	2016-11-19 04:15:00	0
0116-0002	2016-11-19 04:30:00	0
0116-0002	2016-11-19 04:45:00	0
0116-0002	2016-11-19 05:00:00	0
0116-0002	2016-11-19 05:15:00	0
0116-0002	2016-11-19 05:30:00	0
0116-0002	2016-11-19 05:45:00	0
0116-0002	2016-11-19 06:00:00	0
0116-0002	2016-11-19 06:15:00	0
0116-0002	2016-11-19 06:30:00	0
0116-0002	2016-11-19 06:45:00	0
0116-0002	2016-11-19 07:00:00	0
0116-0002	2016-11-19 07:15:00	0
0116-0002	2016-11-19 07:30:00	0
0116-0002	2016-11-19 07:45:00	0
0116-0002	2016-11-19 08:00:00	0
0116-0002	2016-11-19 08:15:00	0
0116-0002	2016-11-19 08:30:00	0
0116-0002	2016-11-19 08:45:00	0
0116-0002	2016-11-19 09:00:00	0
0116-0002	2016-11-19 09:15:00	0
0116-0002	2016-11-19 09:30:00	0
0116-0002	2016-11-19 09:45:00	0
0116-0002	2016-11-19 10:00:00	0
0116-0002	2016-11-19 10:15:00	0
0116-0002	2016-11-19 10:30:00	0
0116-0002	2016-11-19 10:45:00	0
0116-0002	2016-11-19 11:00:00	0
0116-0002	2016-11-19 11:15:00	0
0116-0002	2016-11-19 11:30:00	0
0116-0002	2016-11-19 11:45:00	0
0116-0002	2016-11-19 12:00:00	0
0116-0002	2016-11-19 12:15:00	0
0116-0002	2016-11-19 12:30:00	0
0116-0002	2016-11-19 12:45:00	0
0116-0002	2016-11-19 13:00:00	0
0116-0002	2016-11-19 13:15:00	0
0116-0002	2016-11-19 13:30:00	0
0116-0002	2016-11-19 13:45:00	0
0116-0002	2016-11-19 14:00:00	0
0116-0002	2016-11-19 14:15:00	0
0116-0002	2016-11-19 14:30:00	0
0116-0002	2016-11-19 14:45:00	0
0116-0002	2016-11-19 15:00:00	0
0116-0002	2016-11-19 15:15:00	0
0116-0002	2016-11-19 15:30:00	0
0116-0002	2016-11-19 15:45:00	0
0116-0002	2016-11-19 16:00:00	0
0116-0002	2016-11-19 16:15:00	0
0116-0002	2016-11-19 16:30:00	0
0116-0002	2016-11-19 16:45:00	0
0116-0002	2016-11-19 17:00:00	0
0116-0002	2016-11-19 17:15:00	0
0116-0002	2016-11-19 17:30:00	0
0116-0002	2016-11-19 17:45:00	0
0116-0002	2016-11-19 18:00:00	0
0116-0002	2016-11-19 18:15:00	0
0116-0002	2016-11-19 18:30:00	0
0116-0002	2016-11-19 18:45:00	0
0116-0002	2016-11-19 19:00:00	0
0116-0002	2016-11-19 19:15:00	0
0116-0002	2016-11-19 19:30:00	0
0116-0002	2016-11-19 19:45:00	0
0116-0002	2016-11-19 20:00:00	0
0116-0002	2016-11-19 20:15:00	0
0116-0002	2016-11-19 20:30:00	0
0116-0002	2016-11-19 20:45:00	0
0116-0002	2016-11-19 21:00:00	0
0116-0002	2016-11-19 21:15:00	0
0116-0002	2016-11-19 21:30:00	0
0116-0002	2016-11-19 21:45:00	0
0116-0002	2016-11-19 22:00:00	0
0116-0002	2016-11-19 22:15:00	0
0116-0002	2016-11-19 22:30:00	0
0116-0002	2016-11-19 22:45:00	0
0116-0002	2016-11-19 23:00:00	0
0116-0002	2016-11-19 23:15:00	0
0116-0002	2016-11-19 23:30:00	0
0116-0002	2016-11-19 23:45:00	0
0116-0002	2016-11-20 00:00:00	12
0116-0002	2016-11-20 00:15:00	0
0116-0002	2016-11-20 00:30:00	0
0116-0002	2016-11-20 00:45:00	0
0116-0002	2016-11-20 01:00:00	0
0116-0002	2016-11-20 01:15:00	0
0116-0002	2016-11-20 01:30:00	0
0116-0002	2016-11-20 01:45:00	0
0116-0002	2016-11-20 02:00:00	0
0116-0002	2016-11-20 02:15:00	0
0116-0002	2016-11-20 02:30:00	0
0116-0002	2016-11-20 02:45:00	0
0116-0002	2016-11-20 03:00:00	0
0116-0002	2016-11-20 03:15:00	0
0116-0002	2016-11-20 03:30:00	0
0116-0002	2016-11-20 03:45:00	0
0116-0002	2016-11-20 04:00:00	0
0116-0002	2016-11-20 04:15:00	0
0116-0002	2016-11-20 04:30:00	0
0116-0002	2016-11-20 04:45:00	0
0116-0002	2016-11-20 05:00:00	0
0116-0002	2016-11-20 05:15:00	0
0116-0002	2016-11-20 05:30:00	0
0116-0002	2016-11-20 05:45:00	0
0116-0002	2016-11-20 06:00:00	0
0116-0002	2016-11-20 06:15:00	0
0116-0002	2016-11-20 06:30:00	0
0116-0002	2016-11-20 06:45:00	0
0116-0002	2016-11-20 07:00:00	0
0116-0002	2016-11-20 07:15:00	0
0116-0002	2016-11-20 07:30:00	0
0116-0002	2016-11-20 07:45:00	0
0116-0002	2016-11-20 08:00:00	0
0116-0002	2016-11-20 08:15:00	0
0116-0002	2016-11-20 08:30:00	111
0116-0002	2016-11-20 08:45:00	154
0116-0002	2016-11-20 09:00:00	545
0116-0002	2016-11-20 09:15:00	318
0116-0002	2016-11-20 09:30:00	78
0116-0002	2016-11-20 09:45:00	89
0116-0002	2016-11-20 10:00:00	904
0116-0002	2016-11-20 10:15:00	668
0116-0002	2016-11-20 10:30:00	657
0116-0002	2016-11-20 10:45:00	956
0116-0002	2016-11-20 11:00:00	494
0116-0002	2016-11-20 11:15:00	823
0116-0002	2016-11-20 11:30:00	680
0116-0002	2016-11-20 11:45:00	10
0116-0002	2016-11-20 12:00:00	145
0116-0002	2016-11-20 12:15:00	958
0116-0002	2016-11-20 12:30:00	991
0116-0002	2016-11-20 12:45:00	1075
0116-0002	2016-11-20 13:00:00	832
0116-0002	2016-11-20 13:15:00	92
0116-0002	2016-11-20 13:30:00	864
0116-0002	2016-11-20 13:45:00	591
0116-0002	2016-11-20 14:00:00	11
0116-0002	2016-11-20 14:15:00	159
0116-0002	2016-11-20 14:30:00	213
0116-0002	2016-11-20 14:45:00	27
0116-0002	2016-11-20 15:00:00	247
0116-0002	2016-11-20 15:15:00	504
0116-0002	2016-11-20 15:30:00	748
0116-0002	2016-11-20 15:45:00	0
0116-0002	2016-11-20 16:00:00	250
0116-0002	2016-11-20 16:15:00	225
0116-0002	2016-11-20 16:30:00	41
0116-0002	2016-11-20 16:45:00	19
0116-0002	2016-11-20 17:00:00	0
0116-0002	2016-11-20 17:15:00	31
0116-0002	2016-11-20 17:30:00	9
0116-0002	2016-11-20 17:45:00	0
0116-0002	2016-11-20 18:00:00	7
0116-0002	2016-11-20 18:15:00	11
0116-0002	2016-11-20 18:30:00	700
0116-0002	2016-11-20 18:45:00	40
0116-0002	2016-11-20 19:00:00	117
0116-0002	2016-11-20 19:15:00	647
0116-0002	2016-11-20 19:30:00	0
0116-0002	2016-11-20 19:45:00	0
0116-0002	2016-11-20 20:00:00	0
0116-0002	2016-11-20 20:15:00	0
0116-0002	2016-11-20 20:30:00	0
0116-0002	2016-11-20 20:45:00	0
0116-0002	2016-11-20 21:00:00	0
0116-0002	2016-11-20 21:15:00	0
0116-0002	2016-11-20 21:30:00	0
0116-0002	2016-11-20 21:45:00	0
0116-0002	2016-11-20 22:00:00	0
0116-0002	2016-11-20 22:15:00	0
0116-0002	2016-11-20 22:30:00	0
0116-0002	2016-11-20 22:45:00	0
0116-0002	2016-11-20 23:00:00	0
0116-0002	2016-11-20 23:15:00	23
0116-0002	2016-11-20 23:30:00	0
0116-0002	2016-11-20 23:45:00	0
0116-0002	2016-11-21 00:00:00	0
0116-0002	2016-11-21 00:15:00	0
0116-0002	2016-11-21 00:30:00	0
0116-0002	2016-11-21 00:45:00	0
0116-0002	2016-11-21 01:00:00	0
0116-0002	2016-11-21 01:15:00	0
0116-0002	2016-11-21 01:30:00	0
0116-0002	2016-11-21 01:45:00	0
0116-0002	2016-11-21 02:00:00	0
0116-0002	2016-11-21 02:15:00	0
0116-0002	2016-11-21 02:30:00	0
0116-0002	2016-11-21 02:45:00	0
0116-0002	2016-11-21 03:00:00	0
0116-0002	2016-11-21 03:15:00	0
0116-0002	2016-11-21 03:30:00	0
0116-0002	2016-11-21 03:45:00	0
0116-0002	2016-11-21 04:00:00	0
0116-0002	2016-11-21 04:15:00	0
0116-0002	2016-11-21 04:30:00	0
0116-0002	2016-11-21 04:45:00	0
0116-0002	2016-11-21 05:00:00	0
0116-0002	2016-11-21 05:15:00	0
0116-0002	2016-11-21 05:30:00	0
0116-0002	2016-11-21 05:45:00	0
0116-0002	2016-11-21 06:00:00	0
0116-0002	2016-11-21 06:15:00	0
0116-0002	2016-11-21 06:30:00	0
0116-0002	2016-11-21 06:45:00	0
0116-0002	2016-11-21 07:00:00	0
0116-0002	2016-11-21 07:15:00	0
0116-0002	2016-11-21 07:30:00	0
0116-0002	2016-11-21 07:45:00	0
0116-0002	2016-11-21 08:00:00	0
0116-0002	2016-11-21 08:15:00	0
0116-0002	2016-11-21 08:30:00	0
0116-0002	2016-11-21 08:45:00	0
0116-0002	2016-11-21 09:00:00	0
0116-0002	2016-11-21 09:15:00	0
0116-0002	2016-11-21 09:30:00	0
0116-0002	2016-11-21 09:45:00	0
0116-0002	2016-11-21 10:00:00	0
0116-0002	2016-11-21 10:15:00	0
0116-0002	2016-11-21 10:30:00	0
0116-0002	2016-11-21 10:45:00	0
0116-0002	2016-11-21 11:00:00	0
0116-0002	2016-11-21 11:15:00	0
0116-0002	2016-11-21 11:30:00	0
0116-0002	2016-11-21 11:45:00	0
0116-0002	2016-11-21 12:00:00	0
0116-0002	2016-11-21 12:15:00	0
0116-0002	2016-11-21 12:30:00	0
0116-0002	2016-11-21 12:45:00	0
0116-0002	2016-11-21 13:00:00	0
0116-0002	2016-11-21 13:15:00	0
0116-0002	2016-11-21 13:30:00	0
0116-0002	2016-11-21 13:45:00	0
0116-0002	2016-11-21 14:00:00	0
0116-0002	2016-11-21 14:15:00	0
0116-0002	2016-11-21 14:30:00	0
0116-0002	2016-11-21 14:45:00	312
0116-0002	2016-11-21 15:00:00	351
0116-0002	2016-11-21 15:15:00	805
0116-0002	2016-11-21 15:30:00	181
0116-0002	2016-11-21 15:45:00	0
0116-0002	2016-11-21 16:00:00	0
0116-0002	2016-11-21 16:15:00	0
0116-0002	2016-11-21 16:30:00	0
0116-0002	2016-11-21 16:45:00	0
0116-0002	2016-11-21 17:00:00	0
0116-0002	2016-11-21 17:15:00	0
0116-0002	2016-11-21 17:30:00	0
0116-0002	2016-11-21 17:45:00	0
0116-0002	2016-11-21 18:00:00	0
0116-0002	2016-11-21 18:15:00	0
0116-0002	2016-11-21 18:30:00	0
0116-0002	2016-11-21 18:45:00	0
0116-0002	2016-11-21 19:00:00	0
0116-0002	2016-11-21 19:15:00	0
0116-0002	2016-11-21 19:30:00	0
0116-0002	2016-11-21 19:45:00	0
0116-0002	2016-11-21 20:00:00	0
0116-0002	2016-11-21 20:15:00	0
0116-0002	2016-11-21 20:30:00	0
0116-0002	2016-11-21 20:45:00	0
0116-0002	2016-11-21 21:00:00	0
0116-0002	2016-11-21 21:15:00	0
0116-0002	2016-11-21 21:30:00	0
0116-0002	2016-11-21 21:45:00	0
0116-0002	2016-11-21 22:00:00	0
0116-0002	2016-11-21 22:15:00	0
0116-0002	2016-11-21 22:30:00	0
0116-0002	2016-11-21 22:45:00	0
0116-0002	2016-11-21 23:00:00	0
0116-0002	2016-11-21 23:15:00	0
0116-0002	2016-11-21 23:30:00	0
0116-0002	2016-11-21 23:45:00	0
