## Supplementary Data 2 for "Digital phenotyping by consumer wearables identifies sleep-associated markers of cardiovascular disease risk and biological aging": ActivityTable_0116-0003-NHC.tsv

0116-0003	2016-10-17 00:00:00	0
0116-0003	2016-10-17 00:15:00	0
0116-0003	2016-10-17 00:30:00	0
0116-0003	2016-10-17 00:45:00	0
0116-0003	2016-10-17 01:00:00	0
0116-0003	2016-10-17 01:15:00	0
0116-0003	2016-10-17 01:30:00	0
0116-0003	2016-10-17 01:45:00	0
0116-0003	2016-10-17 02:00:00	0
0116-0003	2016-10-17 02:15:00	0
0116-0003	2016-10-17 02:30:00	0
0116-0003	2016-10-17 02:45:00	0
0116-0003	2016-10-17 03:00:00	0
0116-0003	2016-10-17 03:15:00	0
0116-0003	2016-10-17 03:30:00	0
0116-0003	2016-10-17 03:45:00	0
0116-0003	2016-10-17 04:00:00	0
0116-0003	2016-10-17 04:15:00	0
0116-0003	2016-10-17 04:30:00	0
0116-0003	2016-10-17 04:45:00	0
0116-0003	2016-10-17 05:00:00	0
0116-0003	2016-10-17 05:15:00	0
0116-0003	2016-10-17 05:30:00	0
0116-0003	2016-10-17 05:45:00	0
0116-0003	2016-10-17 06:00:00	0
0116-0003	2016-10-17 06:15:00	0
0116-0003	2016-10-17 06:30:00	0
0116-0003	2016-10-17 06:45:00	0
0116-0003	2016-10-17 07:00:00	0
0116-0003	2016-10-17 07:15:00	0
0116-0003	2016-10-17 07:30:00	0
0116-0003	2016-10-17 07:45:00	0
0116-0003	2016-10-17 08:00:00	0
0116-0003	2016-10-17 08:15:00	0
0116-0003	2016-10-17 08:30:00	0
0116-0003	2016-10-17 08:45:00	0
0116-0003	2016-10-17 09:00:00	0
0116-0003	2016-10-17 09:15:00	0
0116-0003	2016-10-17 09:30:00	0
0116-0003	2016-10-17 09:45:00	0
0116-0003	2016-10-17 10:00:00	0
0116-0003	2016-10-17 10:15:00	0
0116-0003	2016-10-17 10:30:00	0
0116-0003	2016-10-17 10:45:00	0
0116-0003	2016-10-17 11:00:00	0
0116-0003	2016-10-17 11:15:00	0
0116-0003	2016-10-17 11:30:00	0
0116-0003	2016-10-17 11:45:00	0
0116-0003	2016-10-17 12:00:00	0
0116-0003	2016-10-17 12:15:00	0
0116-0003	2016-10-17 12:30:00	0
0116-0003	2016-10-17 12:45:00	0
0116-0003	2016-10-17 13:00:00	0
0116-0003	2016-10-17 13:15:00	0
0116-0003	2016-10-17 13:30:00	0
0116-0003	2016-10-17 13:45:00	0
0116-0003	2016-10-17 14:00:00	0
0116-0003	2016-10-17 14:15:00	0
0116-0003	2016-10-17 14:30:00	32
0116-0003	2016-10-17 14:45:00	876
0116-0003	2016-10-17 15:00:00	715
0116-0003	2016-10-17 15:15:00	314
0116-0003	2016-10-17 15:30:00	0
0116-0003	2016-10-17 15:45:00	203
0116-0003	2016-10-17 16:00:00	185
0116-0003	2016-10-17 16:15:00	92
0116-0003	2016-10-17 16:30:00	0
0116-0003	2016-10-17 16:45:00	0
0116-0003	2016-10-17 17:00:00	0
0116-0003	2016-10-17 17:15:00	23
0116-0003	2016-10-17 17:30:00	127
0116-0003	2016-10-17 17:45:00	14
0116-0003	2016-10-17 18:00:00	0
0116-0003	2016-10-17 18:15:00	0
0116-0003	2016-10-17 18:30:00	49
0116-0003	2016-10-17 18:45:00	560
0116-0003	2016-10-17 19:00:00	314
0116-0003	2016-10-17 19:15:00	13
0116-0003	2016-10-17 19:30:00	18
0116-0003	2016-10-17 19:45:00	59
0116-0003	2016-10-17 20:00:00	36
0116-0003	2016-10-17 20:15:00	247
0116-0003	2016-10-17 20:30:00	305
0116-0003	2016-10-17 20:45:00	308
0116-0003	2016-10-17 21:00:00	26
0116-0003	2016-10-17 21:15:00	75
0116-0003	2016-10-17 21:30:00	300
0116-0003	2016-10-17 21:45:00	175
0116-0003	2016-10-17 22:00:00	88
0116-0003	2016-10-17 22:15:00	129
0116-0003	2016-10-17 22:30:00	23
0116-0003	2016-10-17 22:45:00	10
0116-0003	2016-10-17 23:00:00	7
0116-0003	2016-10-17 23:15:00	0
0116-0003	2016-10-17 23:30:00	19
0116-0003	2016-10-17 23:45:00	0
0116-0003	2016-10-18 00:00:00	0
0116-0003	2016-10-18 00:15:00	47
0116-0003	2016-10-18 00:30:00	0
0116-0003	2016-10-18 00:45:00	41
0116-0003	2016-10-18 01:00:00	0
0116-0003	2016-10-18 01:15:00	0
0116-0003	2016-10-18 01:30:00	0
0116-0003	2016-10-18 01:45:00	0
0116-0003	2016-10-18 02:00:00	0
0116-0003	2016-10-18 02:15:00	0
0116-0003	2016-10-18 02:30:00	20
0116-0003	2016-10-18 02:45:00	0
0116-0003	2016-10-18 03:00:00	0
0116-0003	2016-10-18 03:15:00	0
0116-0003	2016-10-18 03:30:00	0
0116-0003	2016-10-18 03:45:00	0
0116-0003	2016-10-18 04:00:00	0
0116-0003	2016-10-18 04:15:00	0
0116-0003	2016-10-18 04:30:00	0
0116-0003	2016-10-18 04:45:00	0
0116-0003	2016-10-18 05:00:00	0
0116-0003	2016-10-18 05:15:00	0
0116-0003	2016-10-18 05:30:00	5
0116-0003	2016-10-18 05:45:00	0
0116-0003	2016-10-18 06:00:00	0
0116-0003	2016-10-18 06:15:00	0
0116-0003	2016-10-18 06:30:00	9
0116-0003	2016-10-18 06:45:00	0
0116-0003	2016-10-18 07:00:00	0
0116-0003	2016-10-18 07:15:00	8
0116-0003	2016-10-18 07:30:00	0
0116-0003	2016-10-18 07:45:00	0
0116-0003	2016-10-18 08:00:00	0
0116-0003	2016-10-18 08:15:00	0
0116-0003	2016-10-18 08:30:00	0
0116-0003	2016-10-18 08:45:00	12
0116-0003	2016-10-18 09:00:00	109
0116-0003	2016-10-18 09:15:00	133
0116-0003	2016-10-18 09:30:00	0
0116-0003	2016-10-18 09:45:00	0
0116-0003	2016-10-18 10:00:00	7
0116-0003	2016-10-18 10:15:00	0
0116-0003	2016-10-18 10:30:00	0
0116-0003	2016-10-18 10:45:00	30
0116-0003	2016-10-18 11:00:00	0
0116-0003	2016-10-18 11:15:00	78
0116-0003	2016-10-18 11:30:00	172
0116-0003	2016-10-18 11:45:00	241
0116-0003	2016-10-18 12:00:00	246
0116-0003	2016-10-18 12:15:00	310
0116-0003	2016-10-18 12:30:00	12
0116-0003	2016-10-18 12:45:00	149
0116-0003	2016-10-18 13:00:00	259
0116-0003	2016-10-18 13:15:00	52
0116-0003	2016-10-18 13:30:00	504
0116-0003	2016-10-18 13:45:00	17
0116-0003	2016-10-18 14:00:00	0
0116-0003	2016-10-18 14:15:00	13
0116-0003	2016-10-18 14:30:00	230
0116-0003	2016-10-18 14:45:00	475
0116-0003	2016-10-18 15:00:00	25
0116-0003	2016-10-18 15:15:00	0
0116-0003	2016-10-18 15:30:00	249
0116-0003	2016-10-18 15:45:00	169
0116-0003	2016-10-18 16:00:00	0
0116-0003	2016-10-18 16:15:00	30
0116-0003	2016-10-18 16:30:00	0
0116-0003	2016-10-18 16:45:00	50
0116-0003	2016-10-18 17:00:00	15
0116-0003	2016-10-18 17:15:00	6
0116-0003	2016-10-18 17:30:00	0
0116-0003	2016-10-18 17:45:00	0
0116-0003	2016-10-18 18:00:00	0
0116-0003	2016-10-18 18:15:00	0
0116-0003	2016-10-18 18:30:00	36
0116-0003	2016-10-18 18:45:00	185
0116-0003	2016-10-18 19:00:00	165
0116-0003	2016-10-18 19:15:00	99
0116-0003	2016-10-18 19:30:00	291
0116-0003	2016-10-18 19:45:00	315
0116-0003	2016-10-18 20:00:00	92
0116-0003	2016-10-18 20:15:00	26
0116-0003	2016-10-18 20:30:00	0
0116-0003	2016-10-18 20:45:00	155
0116-0003	2016-10-18 21:00:00	99
0116-0003	2016-10-18 21:15:00	0
0116-0003	2016-10-18 21:30:00	0
0116-0003	2016-10-18 21:45:00	0
0116-0003	2016-10-18 22:00:00	0
0116-0003	2016-10-18 22:15:00	57
0116-0003	2016-10-18 22:30:00	23
0116-0003	2016-10-18 22:45:00	21
0116-0003	2016-10-18 23:00:00	16
0116-0003	2016-10-18 23:15:00	35
0116-0003	2016-10-18 23:30:00	14
0116-0003	2016-10-18 23:45:00	18
0116-0003	2016-10-19 00:00:00	28
0116-0003	2016-10-19 00:15:00	0
0116-0003	2016-10-19 00:30:00	44
0116-0003	2016-10-19 00:45:00	0
0116-0003	2016-10-19 01:00:00	0
0116-0003	2016-10-19 01:15:00	0
0116-0003	2016-10-19 01:30:00	0
0116-0003	2016-10-19 01:45:00	0
0116-0003	2016-10-19 02:00:00	0
0116-0003	2016-10-19 02:15:00	0
0116-0003	2016-10-19 02:30:00	13
0116-0003	2016-10-19 02:45:00	0
0116-0003	2016-10-19 03:00:00	0
0116-0003	2016-10-19 03:15:00	0
0116-0003	2016-10-19 03:30:00	0
0116-0003	2016-10-19 03:45:00	0
0116-0003	2016-10-19 04:00:00	4
0116-0003	2016-10-19 04:15:00	0
0116-0003	2016-10-19 04:30:00	0
0116-0003	2016-10-19 04:45:00	0
0116-0003	2016-10-19 05:00:00	9
0116-0003	2016-10-19 05:15:00	0
0116-0003	2016-10-19 05:30:00	0
0116-0003	2016-10-19 05:45:00	0
0116-0003	2016-10-19 06:00:00	0
0116-0003	2016-10-19 06:15:00	0
0116-0003	2016-10-19 06:30:00	0
0116-0003	2016-10-19 06:45:00	0
0116-0003	2016-10-19 07:00:00	0
0116-0003	2016-10-19 07:15:00	0
0116-0003	2016-10-19 07:30:00	0
0116-0003	2016-10-19 07:45:00	8
0116-0003	2016-10-19 08:00:00	11
0116-0003	2016-10-19 08:15:00	0
0116-0003	2016-10-19 08:30:00	0
0116-0003	2016-10-19 08:45:00	23
0116-0003	2016-10-19 09:00:00	9
0116-0003	2016-10-19 09:15:00	147
0116-0003	2016-10-19 09:30:00	37
0116-0003	2016-10-19 09:45:00	8
0116-0003	2016-10-19 10:00:00	6
0116-0003	2016-10-19 10:15:00	0
0116-0003	2016-10-19 10:30:00	0
0116-0003	2016-10-19 10:45:00	136
0116-0003	2016-10-19 11:00:00	0
0116-0003	2016-10-19 11:15:00	70
0116-0003	2016-10-19 11:30:00	0
0116-0003	2016-10-19 11:45:00	0
0116-0003	2016-10-19 12:00:00	34
0116-0003	2016-10-19 12:15:00	25
0116-0003	2016-10-19 12:30:00	153
0116-0003	2016-10-19 12:45:00	222
0116-0003	2016-10-19 13:00:00	217
0116-0003	2016-10-19 13:15:00	26
0116-0003	2016-10-19 13:30:00	48
0116-0003	2016-10-19 13:45:00	8
0116-0003	2016-10-19 14:00:00	32
0116-0003	2016-10-19 14:15:00	192
0116-0003	2016-10-19 14:30:00	117
0116-0003	2016-10-19 14:45:00	0
0116-0003	2016-10-19 15:00:00	0
0116-0003	2016-10-19 15:15:00	16
0116-0003	2016-10-19 15:30:00	26
0116-0003	2016-10-19 15:45:00	0
0116-0003	2016-10-19 16:00:00	40
0116-0003	2016-10-19 16:15:00	113
0116-0003	2016-10-19 16:30:00	288
0116-0003	2016-10-19 16:45:00	107
0116-0003	2016-10-19 17:00:00	62
0116-0003	2016-10-19 17:15:00	34
0116-0003	2016-10-19 17:30:00	75
0116-0003	2016-10-19 17:45:00	335
0116-0003	2016-10-19 18:00:00	125
0116-0003	2016-10-19 18:15:00	12
0116-0003	2016-10-19 18:30:00	40
0116-0003	2016-10-19 18:45:00	13
0116-0003	2016-10-19 19:00:00	0
0116-0003	2016-10-19 19:15:00	148
0116-0003	2016-10-19 19:30:00	276
0116-0003	2016-10-19 19:45:00	95
0116-0003	2016-10-19 20:00:00	261
0116-0003	2016-10-19 20:15:00	105
0116-0003	2016-10-19 20:30:00	201
0116-0003	2016-10-19 20:45:00	64
0116-0003	2016-10-19 21:00:00	0
0116-0003	2016-10-19 21:15:00	10
0116-0003	2016-10-19 21:30:00	12
0116-0003	2016-10-19 21:45:00	17
0116-0003	2016-10-19 22:00:00	122
0116-0003	2016-10-19 22:15:00	49
0116-0003	2016-10-19 22:30:00	10
0116-0003	2016-10-19 22:45:00	330
0116-0003	2016-10-19 23:00:00	497
0116-0003	2016-10-19 23:15:00	67
0116-0003	2016-10-19 23:30:00	26
0116-0003	2016-10-19 23:45:00	22
0116-0003	2016-10-20 00:00:00	0
0116-0003	2016-10-20 00:15:00	8
0116-0003	2016-10-20 00:30:00	6
0116-0003	2016-10-20 00:45:00	0
0116-0003	2016-10-20 01:00:00	16
0116-0003	2016-10-20 01:15:00	0
0116-0003	2016-10-20 01:30:00	0
0116-0003	2016-10-20 01:45:00	0
0116-0003	2016-10-20 02:00:00	27
0116-0003	2016-10-20 02:15:00	0
0116-0003	2016-10-20 02:30:00	0
0116-0003	2016-10-20 02:45:00	15
0116-0003	2016-10-20 03:00:00	25
0116-0003	2016-10-20 03:15:00	0
0116-0003	2016-10-20 03:30:00	15
0116-0003	2016-10-20 03:45:00	8
0116-0003	2016-10-20 04:00:00	0
0116-0003	2016-10-20 04:15:00	0
0116-0003	2016-10-20 04:30:00	0
0116-0003	2016-10-20 04:45:00	0
0116-0003	2016-10-20 05:00:00	0
0116-0003	2016-10-20 05:15:00	0
0116-0003	2016-10-20 05:30:00	0
0116-0003	2016-10-20 05:45:00	0
0116-0003	2016-10-20 06:00:00	0
0116-0003	2016-10-20 06:15:00	0
0116-0003	2016-10-20 06:30:00	12
0116-0003	2016-10-20 06:45:00	0
0116-0003	2016-10-20 07:00:00	0
0116-0003	2016-10-20 07:15:00	0
0116-0003	2016-10-20 07:30:00	0
0116-0003	2016-10-20 07:45:00	0
0116-0003	2016-10-20 08:00:00	9
0116-0003	2016-10-20 08:15:00	0
0116-0003	2016-10-20 08:30:00	0
0116-0003	2016-10-20 08:45:00	6
0116-0003	2016-10-20 09:00:00	39
0116-0003	2016-10-20 09:15:00	145
0116-0003	2016-10-20 09:30:00	0
0116-0003	2016-10-20 09:45:00	6
0116-0003	2016-10-20 10:00:00	20
0116-0003	2016-10-20 10:15:00	46
0116-0003	2016-10-20 10:30:00	43
0116-0003	2016-10-20 10:45:00	0
0116-0003	2016-10-20 11:00:00	116
0116-0003	2016-10-20 11:15:00	231
0116-0003	2016-10-20 11:30:00	157
0116-0003	2016-10-20 11:45:00	220
0116-0003	2016-10-20 12:00:00	210
0116-0003	2016-10-20 12:15:00	0
0116-0003	2016-10-20 12:30:00	52
0116-0003	2016-10-20 12:45:00	42
0116-0003	2016-10-20 13:00:00	196
0116-0003	2016-10-20 13:15:00	167
0116-0003	2016-10-20 13:30:00	0
0116-0003	2016-10-20 13:45:00	0
0116-0003	2016-10-20 14:00:00	0
0116-0003	2016-10-20 14:15:00	0
0116-0003	2016-10-20 14:30:00	0
0116-0003	2016-10-20 14:45:00	0
0116-0003	2016-10-20 15:00:00	46
0116-0003	2016-10-20 15:15:00	140
0116-0003	2016-10-20 15:30:00	23
0116-0003	2016-10-20 15:45:00	185
0116-0003	2016-10-20 16:00:00	493
0116-0003	2016-10-20 16:15:00	162
0116-0003	2016-10-20 16:30:00	56
0116-0003	2016-10-20 16:45:00	6
0116-0003	2016-10-20 17:00:00	201
0116-0003	2016-10-20 17:15:00	320
0116-0003	2016-10-20 17:30:00	10
0116-0003	2016-10-20 17:45:00	60
0116-0003	2016-10-20 18:00:00	550
0116-0003	2016-10-20 18:15:00	48
0116-0003	2016-10-20 18:30:00	188
0116-0003	2016-10-20 18:45:00	57
0116-0003	2016-10-20 19:00:00	193
0116-0003	2016-10-20 19:15:00	736
0116-0003	2016-10-20 19:30:00	127
0116-0003	2016-10-20 19:45:00	160
0116-0003	2016-10-20 20:00:00	133
0116-0003	2016-10-20 20:15:00	17
0116-0003	2016-10-20 20:30:00	0
0116-0003	2016-10-20 20:45:00	96
0116-0003	2016-10-20 21:00:00	4
0116-0003	2016-10-20 21:15:00	8
0116-0003	2016-10-20 21:30:00	10
0116-0003	2016-10-20 21:45:00	253
0116-0003	2016-10-20 22:00:00	0
0116-0003	2016-10-20 22:15:00	13
0116-0003	2016-10-20 22:30:00	0
0116-0003	2016-10-20 22:45:00	0
0116-0003	2016-10-20 23:00:00	35
0116-0003	2016-10-20 23:15:00	0
0116-0003	2016-10-20 23:30:00	0
0116-0003	2016-10-20 23:45:00	22
0116-0003	2016-10-21 00:00:00	0
0116-0003	2016-10-21 00:15:00	0
0116-0003	2016-10-21 00:30:00	0
0116-0003	2016-10-21 00:45:00	0
0116-0003	2016-10-21 01:00:00	0
0116-0003	2016-10-21 01:15:00	0
0116-0003	2016-10-21 01:30:00	0
0116-0003	2016-10-21 01:45:00	6
0116-0003	2016-10-21 02:00:00	0
0116-0003	2016-10-21 02:15:00	0
0116-0003	2016-10-21 02:30:00	0
0116-0003	2016-10-21 02:45:00	0
0116-0003	2016-10-21 03:00:00	8
0116-0003	2016-10-21 03:15:00	9
0116-0003	2016-10-21 03:30:00	0
0116-0003	2016-10-21 03:45:00	8
0116-0003	2016-10-21 04:00:00	0
0116-0003	2016-10-21 04:15:00	0
0116-0003	2016-10-21 04:30:00	0
0116-0003	2016-10-21 04:45:00	0
0116-0003	2016-10-21 05:00:00	0
0116-0003	2016-10-21 05:15:00	0
0116-0003	2016-10-21 05:30:00	0
0116-0003	2016-10-21 05:45:00	0
0116-0003	2016-10-21 06:00:00	0
0116-0003	2016-10-21 06:15:00	12
0116-0003	2016-10-21 06:30:00	0
0116-0003	2016-10-21 06:45:00	0
0116-0003	2016-10-21 07:00:00	0
0116-0003	2016-10-21 07:15:00	0
0116-0003	2016-10-21 07:30:00	0
0116-0003	2016-10-21 07:45:00	0
0116-0003	2016-10-21 08:00:00	0
0116-0003	2016-10-21 08:15:00	0
0116-0003	2016-10-21 08:30:00	0
0116-0003	2016-10-21 08:45:00	26
0116-0003	2016-10-21 09:00:00	124
0116-0003	2016-10-21 09:15:00	154
0116-0003	2016-10-21 09:30:00	4
0116-0003	2016-10-21 09:45:00	0
0116-0003	2016-10-21 10:00:00	0
0116-0003	2016-10-21 10:15:00	70
0116-0003	2016-10-21 10:30:00	40
0116-0003	2016-10-21 10:45:00	0
0116-0003	2016-10-21 11:00:00	49
0116-0003	2016-10-21 11:15:00	74
0116-0003	2016-10-21 11:30:00	189
0116-0003	2016-10-21 11:45:00	206
0116-0003	2016-10-21 12:00:00	258
0116-0003	2016-10-21 12:15:00	99
0116-0003	2016-10-21 12:30:00	179
0116-0003	2016-10-21 12:45:00	237
0116-0003	2016-10-21 13:00:00	185
0116-0003	2016-10-21 13:15:00	84
0116-0003	2016-10-21 13:30:00	115
0116-0003	2016-10-21 13:45:00	163
0116-0003	2016-10-21 14:00:00	57
0116-0003	2016-10-21 14:15:00	369
0116-0003	2016-10-21 14:30:00	22
0116-0003	2016-10-21 14:45:00	479
0116-0003	2016-10-21 15:00:00	499
0116-0003	2016-10-21 15:15:00	28
0116-0003	2016-10-21 15:30:00	16
0116-0003	2016-10-21 15:45:00	197
0116-0003	2016-10-21 16:00:00	901
0116-0003	2016-10-21 16:15:00	0
0116-0003	2016-10-21 16:30:00	0
0116-0003	2016-10-21 16:45:00	0
0116-0003	2016-10-21 17:00:00	0
0116-0003	2016-10-21 17:15:00	0
0116-0003	2016-10-21 17:30:00	0
0116-0003	2016-10-21 17:45:00	0
0116-0003	2016-10-21 18:00:00	0
0116-0003	2016-10-21 18:15:00	0
0116-0003	2016-10-21 18:30:00	0
0116-0003	2016-10-21 18:45:00	0
0116-0003	2016-10-21 19:00:00	0
0116-0003	2016-10-21 19:15:00	0
0116-0003	2016-10-21 19:30:00	0
0116-0003	2016-10-21 19:45:00	0
0116-0003	2016-10-21 20:00:00	0
0116-0003	2016-10-21 20:15:00	0
0116-0003	2016-10-21 20:30:00	0
0116-0003	2016-10-21 20:45:00	0
0116-0003	2016-10-21 21:00:00	0
0116-0003	2016-10-21 21:15:00	0
0116-0003	2016-10-21 21:30:00	0
0116-0003	2016-10-21 21:45:00	0
0116-0003	2016-10-21 22:00:00	0
0116-0003	2016-10-21 22:15:00	0
0116-0003	2016-10-21 22:30:00	0
0116-0003	2016-10-21 22:45:00	0
0116-0003	2016-10-21 23:00:00	0
0116-0003	2016-10-21 23:15:00	0
0116-0003	2016-10-21 23:30:00	0
0116-0003	2016-10-21 23:45:00	0
