## Supplementary Data 2 for "Digital phenotyping by consumer wearables identifies sleep-associated markers of cardiovascular disease risk and biological aging": ActivityTable_0116-0004-NHC.tsv

0116-0004	2016-11-21 00:00:00	0
0116-0004	2016-11-21 00:15:00	0
0116-0004	2016-11-21 00:30:00	0
0116-0004	2016-11-21 00:45:00	0
0116-0004	2016-11-21 01:00:00	0
0116-0004	2016-11-21 01:15:00	0
0116-0004	2016-11-21 01:30:00	0
0116-0004	2016-11-21 01:45:00	0
0116-0004	2016-11-21 02:00:00	0
0116-0004	2016-11-21 02:15:00	0
0116-0004	2016-11-21 02:30:00	0
0116-0004	2016-11-21 02:45:00	0
0116-0004	2016-11-21 03:00:00	0
0116-0004	2016-11-21 03:15:00	0
0116-0004	2016-11-21 03:30:00	0
0116-0004	2016-11-21 03:45:00	0
0116-0004	2016-11-21 04:00:00	0
0116-0004	2016-11-21 04:15:00	0
0116-0004	2016-11-21 04:30:00	0
0116-0004	2016-11-21 04:45:00	0
0116-0004	2016-11-21 05:00:00	0
0116-0004	2016-11-21 05:15:00	0
0116-0004	2016-11-21 05:30:00	0
0116-0004	2016-11-21 05:45:00	0
0116-0004	2016-11-21 06:00:00	0
0116-0004	2016-11-21 06:15:00	0
0116-0004	2016-11-21 06:30:00	0
0116-0004	2016-11-21 06:45:00	0
0116-0004	2016-11-21 07:00:00	0
0116-0004	2016-11-21 07:15:00	0
0116-0004	2016-11-21 07:30:00	0
0116-0004	2016-11-21 07:45:00	0
0116-0004	2016-11-21 08:00:00	0
0116-0004	2016-11-21 08:15:00	0
0116-0004	2016-11-21 08:30:00	0
0116-0004	2016-11-21 08:45:00	0
0116-0004	2016-11-21 09:00:00	0
0116-0004	2016-11-21 09:15:00	0
0116-0004	2016-11-21 09:30:00	0
0116-0004	2016-11-21 09:45:00	0
0116-0004	2016-11-21 10:00:00	83
0116-0004	2016-11-21 10:15:00	229
0116-0004	2016-11-21 10:30:00	356
0116-0004	2016-11-21 10:45:00	194
0116-0004	2016-11-21 11:00:00	0
0116-0004	2016-11-21 11:15:00	7
0116-0004	2016-11-21 11:30:00	222
0116-0004	2016-11-21 11:45:00	7
0116-0004	2016-11-21 12:00:00	13
0116-0004	2016-11-21 12:15:00	280
0116-0004	2016-11-21 12:30:00	4
0116-0004	2016-11-21 12:45:00	149
0116-0004	2016-11-21 13:00:00	370
0116-0004	2016-11-21 13:15:00	387
0116-0004	2016-11-21 13:30:00	595
0116-0004	2016-11-21 13:45:00	409
0116-0004	2016-11-21 14:00:00	342
0116-0004	2016-11-21 14:15:00	389
0116-0004	2016-11-21 14:30:00	206
0116-0004	2016-11-21 14:45:00	341
0116-0004	2016-11-21 15:00:00	87
0116-0004	2016-11-21 15:15:00	7
0116-0004	2016-11-21 15:30:00	147
0116-0004	2016-11-21 15:45:00	38
0116-0004	2016-11-21 16:00:00	29
0116-0004	2016-11-21 16:15:00	84
0116-0004	2016-11-21 16:30:00	162
0116-0004	2016-11-21 16:45:00	236
0116-0004	2016-11-21 17:00:00	56
0116-0004	2016-11-21 17:15:00	0
0116-0004	2016-11-21 17:30:00	101
0116-0004	2016-11-21 17:45:00	154
0116-0004	2016-11-21 18:00:00	429
0116-0004	2016-11-21 18:15:00	125
0116-0004	2016-11-21 18:30:00	246
0116-0004	2016-11-21 18:45:00	356
0116-0004	2016-11-21 19:00:00	16
0116-0004	2016-11-21 19:15:00	0
0116-0004	2016-11-21 19:30:00	422
0116-0004	2016-11-21 19:45:00	297
0116-0004	2016-11-21 20:00:00	150
0116-0004	2016-11-21 20:15:00	203
0116-0004	2016-11-21 20:30:00	293
0116-0004	2016-11-21 20:45:00	8
0116-0004	2016-11-21 21:00:00	0
0116-0004	2016-11-21 21:15:00	30
0116-0004	2016-11-21 21:30:00	0
0116-0004	2016-11-21 21:45:00	16
0116-0004	2016-11-21 22:00:00	52
0116-0004	2016-11-21 22:15:00	35
0116-0004	2016-11-21 22:30:00	72
0116-0004	2016-11-21 22:45:00	172
0116-0004	2016-11-21 23:00:00	13
0116-0004	2016-11-21 23:15:00	0
0116-0004	2016-11-21 23:30:00	31
0116-0004	2016-11-21 23:45:00	0
0116-0004	2016-11-22 00:00:00	0
0116-0004	2016-11-22 00:15:00	0
0116-0004	2016-11-22 00:30:00	0
0116-0004	2016-11-22 00:45:00	0
0116-0004	2016-11-22 01:00:00	0
0116-0004	2016-11-22 01:15:00	0
0116-0004	2016-11-22 01:30:00	34
0116-0004	2016-11-22 01:45:00	0
0116-0004	2016-11-22 02:00:00	0
0116-0004	2016-11-22 02:15:00	0
0116-0004	2016-11-22 02:30:00	0
0116-0004	2016-11-22 02:45:00	0
0116-0004	2016-11-22 03:00:00	0
0116-0004	2016-11-22 03:15:00	0
0116-0004	2016-11-22 03:30:00	0
0116-0004	2016-11-22 03:45:00	0
0116-0004	2016-11-22 04:00:00	0
0116-0004	2016-11-22 04:15:00	0
0116-0004	2016-11-22 04:30:00	0
0116-0004	2016-11-22 04:45:00	0
0116-0004	2016-11-22 05:00:00	0
0116-0004	2016-11-22 05:15:00	8
0116-0004	2016-11-22 05:30:00	15
0116-0004	2016-11-22 05:45:00	0
0116-0004	2016-11-22 06:00:00	17
0116-0004	2016-11-22 06:15:00	113
0116-0004	2016-11-22 06:30:00	52
0116-0004	2016-11-22 06:45:00	114
0116-0004	2016-11-22 07:00:00	334
0116-0004	2016-11-22 07:15:00	553
0116-0004	2016-11-22 07:30:00	386
0116-0004	2016-11-22 07:45:00	326
0116-0004	2016-11-22 08:00:00	0
0116-0004	2016-11-22 08:15:00	0
0116-0004	2016-11-22 08:30:00	0
0116-0004	2016-11-22 08:45:00	107
0116-0004	2016-11-22 09:00:00	165
0116-0004	2016-11-22 09:15:00	238
0116-0004	2016-11-22 09:30:00	15
0116-0004	2016-11-22 09:45:00	43
0116-0004	2016-11-22 10:00:00	18
0116-0004	2016-11-22 10:15:00	96
0116-0004	2016-11-22 10:30:00	25
0116-0004	2016-11-22 10:45:00	58
0116-0004	2016-11-22 11:00:00	13
0116-0004	2016-11-22 11:15:00	54
0116-0004	2016-11-22 11:30:00	50
0116-0004	2016-11-22 11:45:00	0
0116-0004	2016-11-22 12:00:00	0
0116-0004	2016-11-22 12:15:00	0
0116-0004	2016-11-22 12:30:00	0
0116-0004	2016-11-22 12:45:00	0
0116-0004	2016-11-22 13:00:00	0
0116-0004	2016-11-22 13:15:00	0
0116-0004	2016-11-22 13:30:00	0
0116-0004	2016-11-22 13:45:00	0
0116-0004	2016-11-22 14:00:00	0
0116-0004	2016-11-22 14:15:00	0
0116-0004	2016-11-22 14:30:00	0
0116-0004	2016-11-22 14:45:00	0
0116-0004	2016-11-22 15:00:00	0
0116-0004	2016-11-22 15:15:00	0
0116-0004	2016-11-22 15:30:00	0
0116-0004	2016-11-22 15:45:00	79
0116-0004	2016-11-22 16:00:00	85
0116-0004	2016-11-22 16:15:00	218
0116-0004	2016-11-22 16:30:00	23
0116-0004	2016-11-22 16:45:00	94
0116-0004	2016-11-22 17:00:00	95
0116-0004	2016-11-22 17:15:00	0
0116-0004	2016-11-22 17:30:00	27
0116-0004	2016-11-22 17:45:00	19
0116-0004	2016-11-22 18:00:00	257
0116-0004	2016-11-22 18:15:00	260
0116-0004	2016-11-22 18:30:00	212
0116-0004	2016-11-22 18:45:00	19
0116-0004	2016-11-22 19:00:00	0
0116-0004	2016-11-22 19:15:00	15
0116-0004	2016-11-22 19:30:00	341
0116-0004	2016-11-22 19:45:00	560
0116-0004	2016-11-22 20:00:00	134
0116-0004	2016-11-22 20:15:00	509
0116-0004	2016-11-22 20:30:00	64
0116-0004	2016-11-22 20:45:00	0
0116-0004	2016-11-22 21:00:00	7
0116-0004	2016-11-22 21:15:00	85
0116-0004	2016-11-22 21:30:00	8
0116-0004	2016-11-22 21:45:00	23
0116-0004	2016-11-22 22:00:00	76
0116-0004	2016-11-22 22:15:00	0
0116-0004	2016-11-22 22:30:00	23
0116-0004	2016-11-22 22:45:00	84
0116-0004	2016-11-22 23:00:00	11
0116-0004	2016-11-22 23:15:00	70
0116-0004	2016-11-22 23:30:00	57
0116-0004	2016-11-22 23:45:00	7
0116-0004	2016-11-23 00:00:00	32
0116-0004	2016-11-23 00:15:00	42
0116-0004	2016-11-23 00:30:00	0
0116-0004	2016-11-23 00:45:00	0
0116-0004	2016-11-23 01:00:00	0
0116-0004	2016-11-23 01:15:00	0
0116-0004	2016-11-23 01:30:00	0
0116-0004	2016-11-23 01:45:00	0
0116-0004	2016-11-23 02:00:00	0
0116-0004	2016-11-23 02:15:00	0
0116-0004	2016-11-23 02:30:00	0
0116-0004	2016-11-23 02:45:00	0
0116-0004	2016-11-23 03:00:00	18
0116-0004	2016-11-23 03:15:00	0
0116-0004	2016-11-23 03:30:00	0
0116-0004	2016-11-23 03:45:00	0
0116-0004	2016-11-23 04:00:00	0
0116-0004	2016-11-23 04:15:00	0
0116-0004	2016-11-23 04:30:00	0
0116-0004	2016-11-23 04:45:00	0
0116-0004	2016-11-23 05:00:00	0
0116-0004	2016-11-23 05:15:00	0
0116-0004	2016-11-23 05:30:00	0
0116-0004	2016-11-23 05:45:00	0
0116-0004	2016-11-23 06:00:00	0
0116-0004	2016-11-23 06:15:00	0
0116-0004	2016-11-23 06:30:00	0
0116-0004	2016-11-23 06:45:00	0
0116-0004	2016-11-23 07:00:00	0
0116-0004	2016-11-23 07:15:00	0
0116-0004	2016-11-23 07:30:00	0
0116-0004	2016-11-23 07:45:00	0
0116-0004	2016-11-23 08:00:00	0
0116-0004	2016-11-23 08:15:00	0
0116-0004	2016-11-23 08:30:00	50
0116-0004	2016-11-23 08:45:00	401
0116-0004	2016-11-23 09:00:00	61
0116-0004	2016-11-23 09:15:00	0
0116-0004	2016-11-23 09:30:00	0
0116-0004	2016-11-23 09:45:00	0
0116-0004	2016-11-23 10:00:00	0
0116-0004	2016-11-23 10:15:00	0
0116-0004	2016-11-23 10:30:00	27
0116-0004	2016-11-23 10:45:00	166
0116-0004	2016-11-23 11:00:00	40
0116-0004	2016-11-23 11:15:00	0
0116-0004	2016-11-23 11:30:00	108
0116-0004	2016-11-23 11:45:00	641
0116-0004	2016-11-23 12:00:00	0
0116-0004	2016-11-23 12:15:00	138
0116-0004	2016-11-23 12:30:00	0
0116-0004	2016-11-23 12:45:00	135
0116-0004	2016-11-23 13:00:00	79
0116-0004	2016-11-23 13:15:00	669
0116-0004	2016-11-23 13:30:00	406
0116-0004	2016-11-23 13:45:00	338
0116-0004	2016-11-23 14:00:00	28
0116-0004	2016-11-23 14:15:00	18
0116-0004	2016-11-23 14:30:00	28
0116-0004	2016-11-23 14:45:00	16
0116-0004	2016-11-23 15:00:00	52
0116-0004	2016-11-23 15:15:00	6
0116-0004	2016-11-23 15:30:00	125
0116-0004	2016-11-23 15:45:00	0
0116-0004	2016-11-23 16:00:00	68
0116-0004	2016-11-23 16:15:00	39
0116-0004	2016-11-23 16:30:00	30
0116-0004	2016-11-23 16:45:00	236
0116-0004	2016-11-23 17:00:00	117
0116-0004	2016-11-23 17:15:00	51
0116-0004	2016-11-23 17:30:00	26
0116-0004	2016-11-23 17:45:00	0
0116-0004	2016-11-23 18:00:00	290
0116-0004	2016-11-23 18:15:00	278
0116-0004	2016-11-23 18:30:00	202
0116-0004	2016-11-23 18:45:00	43
0116-0004	2016-11-23 19:00:00	184
0116-0004	2016-11-23 19:15:00	679
0116-0004	2016-11-23 19:30:00	668
0116-0004	2016-11-23 19:45:00	354
0116-0004	2016-11-23 20:00:00	7
0116-0004	2016-11-23 20:15:00	95
0116-0004	2016-11-23 20:30:00	120
0116-0004	2016-11-23 20:45:00	43
0116-0004	2016-11-23 21:00:00	109
0116-0004	2016-11-23 21:15:00	99
0116-0004	2016-11-23 21:30:00	11
0116-0004	2016-11-23 21:45:00	15
0116-0004	2016-11-23 22:00:00	26
0116-0004	2016-11-23 22:15:00	0
0116-0004	2016-11-23 22:30:00	0
0116-0004	2016-11-23 22:45:00	12
0116-0004	2016-11-23 23:00:00	78
0116-0004	2016-11-23 23:15:00	0
0116-0004	2016-11-23 23:30:00	0
0116-0004	2016-11-23 23:45:00	14
0116-0004	2016-11-24 00:00:00	19
0116-0004	2016-11-24 00:15:00	98
0116-0004	2016-11-24 00:30:00	0
0116-0004	2016-11-24 00:45:00	0
0116-0004	2016-11-24 01:00:00	0
0116-0004	2016-11-24 01:15:00	0
0116-0004	2016-11-24 01:30:00	0
0116-0004	2016-11-24 01:45:00	0
0116-0004	2016-11-24 02:00:00	0
0116-0004	2016-11-24 02:15:00	0
0116-0004	2016-11-24 02:30:00	0
0116-0004	2016-11-24 02:45:00	0
0116-0004	2016-11-24 03:00:00	0
0116-0004	2016-11-24 03:15:00	0
0116-0004	2016-11-24 03:30:00	0
0116-0004	2016-11-24 03:45:00	0
0116-0004	2016-11-24 04:00:00	0
0116-0004	2016-11-24 04:15:00	0
0116-0004	2016-11-24 04:30:00	0
0116-0004	2016-11-24 04:45:00	0
0116-0004	2016-11-24 05:00:00	0
0116-0004	2016-11-24 05:15:00	0
0116-0004	2016-11-24 05:30:00	9
0116-0004	2016-11-24 05:45:00	0
0116-0004	2016-11-24 06:00:00	4
0116-0004	2016-11-24 06:15:00	0
0116-0004	2016-11-24 06:30:00	0
0116-0004	2016-11-24 06:45:00	0
0116-0004	2016-11-24 07:00:00	0
0116-0004	2016-11-24 07:15:00	281
0116-0004	2016-11-24 07:30:00	51
0116-0004	2016-11-24 07:45:00	350
0116-0004	2016-11-24 08:00:00	206
0116-0004	2016-11-24 08:15:00	92
0116-0004	2016-11-24 08:30:00	311
0116-0004	2016-11-24 08:45:00	398
0116-0004	2016-11-24 09:00:00	416
0116-0004	2016-11-24 09:15:00	387
0116-0004	2016-11-24 09:30:00	530
0116-0004	2016-11-24 09:45:00	368
0116-0004	2016-11-24 10:00:00	429
0116-0004	2016-11-24 10:15:00	515
0116-0004	2016-11-24 10:30:00	468
0116-0004	2016-11-24 10:45:00	640
0116-0004	2016-11-24 11:00:00	336
0116-0004	2016-11-24 11:15:00	520
0116-0004	2016-11-24 11:30:00	428
0116-0004	2016-11-24 11:45:00	113
0116-0004	2016-11-24 12:00:00	350
0116-0004	2016-11-24 12:15:00	130
0116-0004	2016-11-24 12:30:00	129
0116-0004	2016-11-24 12:45:00	0
0116-0004	2016-11-24 13:00:00	24
0116-0004	2016-11-24 13:15:00	481
0116-0004	2016-11-24 13:30:00	494
0116-0004	2016-11-24 13:45:00	381
0116-0004	2016-11-24 14:00:00	316
0116-0004	2016-11-24 14:15:00	261
0116-0004	2016-11-24 14:30:00	756
0116-0004	2016-11-24 14:45:00	594
0116-0004	2016-11-24 15:00:00	679
0116-0004	2016-11-24 15:15:00	633
0116-0004	2016-11-24 15:30:00	538
0116-0004	2016-11-24 15:45:00	631
0116-0004	2016-11-24 16:00:00	313
0116-0004	2016-11-24 16:15:00	0
0116-0004	2016-11-24 16:30:00	226
0116-0004	2016-11-24 16:45:00	523
0116-0004	2016-11-24 17:00:00	394
0116-0004	2016-11-24 17:15:00	127
0116-0004	2016-11-24 17:30:00	0
0116-0004	2016-11-24 17:45:00	0
0116-0004	2016-11-24 18:00:00	0
0116-0004	2016-11-24 18:15:00	0
0116-0004	2016-11-24 18:30:00	0
0116-0004	2016-11-24 18:45:00	437
0116-0004	2016-11-24 19:00:00	54
0116-0004	2016-11-24 19:15:00	196
0116-0004	2016-11-24 19:30:00	790
0116-0004	2016-11-24 19:45:00	529
0116-0004	2016-11-24 20:00:00	65
0116-0004	2016-11-24 20:15:00	103
0116-0004	2016-11-24 20:30:00	100
0116-0004	2016-11-24 20:45:00	103
0116-0004	2016-11-24 21:00:00	12
0116-0004	2016-11-24 21:15:00	72
0116-0004	2016-11-24 21:30:00	163
0116-0004	2016-11-24 21:45:00	93
0116-0004	2016-11-24 22:00:00	52
0116-0004	2016-11-24 22:15:00	0
0116-0004	2016-11-24 22:30:00	0
0116-0004	2016-11-24 22:45:00	4
0116-0004	2016-11-24 23:00:00	68
0116-0004	2016-11-24 23:15:00	37
0116-0004	2016-11-24 23:30:00	6
0116-0004	2016-11-24 23:45:00	209
0116-0004	2016-11-25 00:00:00	18
0116-0004	2016-11-25 00:15:00	15
0116-0004	2016-11-25 00:30:00	0
0116-0004	2016-11-25 00:45:00	0
0116-0004	2016-11-25 01:00:00	0
0116-0004	2016-11-25 01:15:00	0
0116-0004	2016-11-25 01:30:00	0
0116-0004	2016-11-25 01:45:00	0
0116-0004	2016-11-25 02:00:00	147
0116-0004	2016-11-25 02:15:00	19
0116-0004	2016-11-25 02:30:00	0
0116-0004	2016-11-25 02:45:00	0
0116-0004	2016-11-25 03:00:00	12
0116-0004	2016-11-25 03:15:00	0
0116-0004	2016-11-25 03:30:00	0
0116-0004	2016-11-25 03:45:00	0
0116-0004	2016-11-25 04:00:00	0
0116-0004	2016-11-25 04:15:00	0
0116-0004	2016-11-25 04:30:00	0
0116-0004	2016-11-25 04:45:00	0
0116-0004	2016-11-25 05:00:00	0
0116-0004	2016-11-25 05:15:00	0
0116-0004	2016-11-25 05:30:00	0
0116-0004	2016-11-25 05:45:00	0
0116-0004	2016-11-25 06:00:00	0
0116-0004	2016-11-25 06:15:00	0
0116-0004	2016-11-25 06:30:00	0
0116-0004	2016-11-25 06:45:00	0
0116-0004	2016-11-25 07:00:00	0
0116-0004	2016-11-25 07:15:00	0
0116-0004	2016-11-25 07:30:00	0
0116-0004	2016-11-25 07:45:00	0
0116-0004	2016-11-25 08:00:00	0
0116-0004	2016-11-25 08:15:00	0
0116-0004	2016-11-25 08:30:00	0
0116-0004	2016-11-25 08:45:00	0
0116-0004	2016-11-25 09:00:00	24
0116-0004	2016-11-25 09:15:00	0
0116-0004	2016-11-25 09:30:00	174
0116-0004	2016-11-25 09:45:00	138
0116-0004	2016-11-25 10:00:00	544
0116-0004	2016-11-25 10:15:00	60
0116-0004	2016-11-25 10:30:00	104
0116-0004	2016-11-25 10:45:00	0
0116-0004	2016-11-25 11:00:00	0
0116-0004	2016-11-25 11:15:00	0
0116-0004	2016-11-25 11:30:00	0
0116-0004	2016-11-25 11:45:00	0
0116-0004	2016-11-25 12:00:00	0
0116-0004	2016-11-25 12:15:00	0
0116-0004	2016-11-25 12:30:00	0
0116-0004	2016-11-25 12:45:00	0
0116-0004	2016-11-25 13:00:00	0
0116-0004	2016-11-25 13:15:00	0
0116-0004	2016-11-25 13:30:00	0
0116-0004	2016-11-25 13:45:00	0
0116-0004	2016-11-25 14:00:00	0
0116-0004	2016-11-25 14:15:00	0
0116-0004	2016-11-25 14:30:00	0
0116-0004	2016-11-25 14:45:00	0
0116-0004	2016-11-25 15:00:00	0
0116-0004	2016-11-25 15:15:00	0
0116-0004	2016-11-25 15:30:00	0
0116-0004	2016-11-25 15:45:00	0
0116-0004	2016-11-25 16:00:00	0
0116-0004	2016-11-25 16:15:00	0
0116-0004	2016-11-25 16:30:00	0
0116-0004	2016-11-25 16:45:00	0
0116-0004	2016-11-25 17:00:00	0
0116-0004	2016-11-25 17:15:00	0
0116-0004	2016-11-25 17:30:00	0
0116-0004	2016-11-25 17:45:00	0
0116-0004	2016-11-25 18:00:00	0
0116-0004	2016-11-25 18:15:00	0
0116-0004	2016-11-25 18:30:00	0
0116-0004	2016-11-25 18:45:00	0
0116-0004	2016-11-25 19:00:00	0
0116-0004	2016-11-25 19:15:00	0
0116-0004	2016-11-25 19:30:00	0
0116-0004	2016-11-25 19:45:00	0
0116-0004	2016-11-25 20:00:00	0
0116-0004	2016-11-25 20:15:00	0
0116-0004	2016-11-25 20:30:00	0
0116-0004	2016-11-25 20:45:00	0
0116-0004	2016-11-25 21:00:00	0
0116-0004	2016-11-25 21:15:00	0
0116-0004	2016-11-25 21:30:00	0
0116-0004	2016-11-25 21:45:00	0
0116-0004	2016-11-25 22:00:00	0
0116-0004	2016-11-25 22:15:00	0
0116-0004	2016-11-25 22:30:00	0
0116-0004	2016-11-25 22:45:00	0
0116-0004	2016-11-25 23:00:00	0
0116-0004	2016-11-25 23:15:00	0
0116-0004	2016-11-25 23:30:00	0
0116-0004	2016-11-25 23:45:00	0
