## Supplementary Data 2 for "Digital phenotyping by consumer wearables identifies sleep-associated markers of cardiovascular disease risk and biological aging": ActivityTable_0116-0006-NHC.tsv

0116-0006	2016-11-11 00:00:00	0
0116-0006	2016-11-11 00:15:00	0
0116-0006	2016-11-11 00:30:00	0
0116-0006	2016-11-11 00:45:00	0
0116-0006	2016-11-11 01:00:00	0
0116-0006	2016-11-11 01:15:00	0
0116-0006	2016-11-11 01:30:00	0
0116-0006	2016-11-11 01:45:00	0
0116-0006	2016-11-11 02:00:00	0
0116-0006	2016-11-11 02:15:00	0
0116-0006	2016-11-11 02:30:00	0
0116-0006	2016-11-11 02:45:00	0
0116-0006	2016-11-11 03:00:00	0
0116-0006	2016-11-11 03:15:00	0
0116-0006	2016-11-11 03:30:00	0
0116-0006	2016-11-11 03:45:00	0
0116-0006	2016-11-11 04:00:00	0
0116-0006	2016-11-11 04:15:00	0
0116-0006	2016-11-11 04:30:00	0
0116-0006	2016-11-11 04:45:00	0
0116-0006	2016-11-11 05:00:00	0
0116-0006	2016-11-11 05:15:00	0
0116-0006	2016-11-11 05:30:00	0
0116-0006	2016-11-11 05:45:00	0
0116-0006	2016-11-11 06:00:00	0
0116-0006	2016-11-11 06:15:00	0
0116-0006	2016-11-11 06:30:00	0
0116-0006	2016-11-11 06:45:00	0
0116-0006	2016-11-11 07:00:00	0
0116-0006	2016-11-11 07:15:00	0
0116-0006	2016-11-11 07:30:00	0
0116-0006	2016-11-11 07:45:00	0
0116-0006	2016-11-11 08:00:00	0
0116-0006	2016-11-11 08:15:00	0
0116-0006	2016-11-11 08:30:00	0
0116-0006	2016-11-11 08:45:00	0
0116-0006	2016-11-11 09:00:00	0
0116-0006	2016-11-11 09:15:00	0
0116-0006	2016-11-11 09:30:00	0
0116-0006	2016-11-11 09:45:00	0
0116-0006	2016-11-11 10:00:00	83
0116-0006	2016-11-11 10:15:00	10
0116-0006	2016-11-11 10:30:00	0
0116-0006	2016-11-11 10:45:00	0
0116-0006	2016-11-11 11:00:00	171
0116-0006	2016-11-11 11:15:00	23
0116-0006	2016-11-11 11:30:00	145
0116-0006	2016-11-11 11:45:00	0
0116-0006	2016-11-11 12:00:00	171
0116-0006	2016-11-11 12:15:00	163
0116-0006	2016-11-11 12:30:00	265
0116-0006	2016-11-11 12:45:00	31
0116-0006	2016-11-11 13:00:00	82
0116-0006	2016-11-11 13:15:00	431
0116-0006	2016-11-11 13:30:00	137
0116-0006	2016-11-11 13:45:00	261
0116-0006	2016-11-11 14:00:00	23
0116-0006	2016-11-11 14:15:00	129
0116-0006	2016-11-11 14:30:00	33
0116-0006	2016-11-11 14:45:00	22
0116-0006	2016-11-11 15:00:00	144
0116-0006	2016-11-11 15:15:00	0
0116-0006	2016-11-11 15:30:00	72
0116-0006	2016-11-11 15:45:00	180
0116-0006	2016-11-11 16:00:00	91
0116-0006	2016-11-11 16:15:00	148
0116-0006	2016-11-11 16:30:00	89
0116-0006	2016-11-11 16:45:00	131
0116-0006	2016-11-11 17:00:00	69
0116-0006	2016-11-11 17:15:00	40
0116-0006	2016-11-11 17:30:00	44
0116-0006	2016-11-11 17:45:00	179
0116-0006	2016-11-11 18:00:00	72
0116-0006	2016-11-11 18:15:00	159
0116-0006	2016-11-11 18:30:00	94
0116-0006	2016-11-11 18:45:00	176
0116-0006	2016-11-11 19:00:00	171
0116-0006	2016-11-11 19:15:00	150
0116-0006	2016-11-11 19:30:00	221
0116-0006	2016-11-11 19:45:00	335
0116-0006	2016-11-11 20:00:00	220
0116-0006	2016-11-11 20:15:00	7
0116-0006	2016-11-11 20:30:00	212
0116-0006	2016-11-11 20:45:00	109
0116-0006	2016-11-11 21:00:00	138
0116-0006	2016-11-11 21:15:00	0
0116-0006	2016-11-11 21:30:00	93
0116-0006	2016-11-11 21:45:00	0
0116-0006	2016-11-11 22:00:00	0
0116-0006	2016-11-11 22:15:00	29
0116-0006	2016-11-11 22:30:00	44
0116-0006	2016-11-11 22:45:00	0
0116-0006	2016-11-11 23:00:00	0
0116-0006	2016-11-11 23:15:00	106
0116-0006	2016-11-11 23:30:00	110
0116-0006	2016-11-11 23:45:00	36
0116-0006	2016-11-12 00:00:00	9
0116-0006	2016-11-12 00:15:00	0
0116-0006	2016-11-12 00:30:00	0
0116-0006	2016-11-12 00:45:00	0
0116-0006	2016-11-12 01:00:00	0
0116-0006	2016-11-12 01:15:00	0
0116-0006	2016-11-12 01:30:00	0
0116-0006	2016-11-12 01:45:00	0
0116-0006	2016-11-12 02:00:00	0
0116-0006	2016-11-12 02:15:00	0
0116-0006	2016-11-12 02:30:00	0
0116-0006	2016-11-12 02:45:00	0
0116-0006	2016-11-12 03:00:00	0
0116-0006	2016-11-12 03:15:00	0
0116-0006	2016-11-12 03:30:00	0
0116-0006	2016-11-12 03:45:00	0
0116-0006	2016-11-12 04:00:00	0
0116-0006	2016-11-12 04:15:00	0
0116-0006	2016-11-12 04:30:00	0
0116-0006	2016-11-12 04:45:00	0
0116-0006	2016-11-12 05:00:00	0
0116-0006	2016-11-12 05:15:00	0
0116-0006	2016-11-12 05:30:00	0
0116-0006	2016-11-12 05:45:00	0
0116-0006	2016-11-12 06:00:00	0
0116-0006	2016-11-12 06:15:00	0
0116-0006	2016-11-12 06:30:00	0
0116-0006	2016-11-12 06:45:00	0
0116-0006	2016-11-12 07:00:00	0
0116-0006	2016-11-12 07:15:00	0
0116-0006	2016-11-12 07:30:00	0
0116-0006	2016-11-12 07:45:00	0
0116-0006	2016-11-12 08:00:00	6
0116-0006	2016-11-12 08:15:00	0
0116-0006	2016-11-12 08:30:00	94
0116-0006	2016-11-12 08:45:00	142
0116-0006	2016-11-12 09:00:00	0
0116-0006	2016-11-12 09:15:00	0
0116-0006	2016-11-12 09:30:00	0
0116-0006	2016-11-12 09:45:00	165
0116-0006	2016-11-12 10:00:00	357
0116-0006	2016-11-12 10:15:00	302
0116-0006	2016-11-12 10:30:00	421
0116-0006	2016-11-12 10:45:00	335
0116-0006	2016-11-12 11:00:00	319
0116-0006	2016-11-12 11:15:00	22
0116-0006	2016-11-12 11:30:00	0
0116-0006	2016-11-12 11:45:00	523
0116-0006	2016-11-12 12:00:00	592
0116-0006	2016-11-12 12:15:00	251
0116-0006	2016-11-12 12:30:00	190
0116-0006	2016-11-12 12:45:00	142
0116-0006	2016-11-12 13:00:00	190
0116-0006	2016-11-12 13:15:00	164
0116-0006	2016-11-12 13:30:00	41
0116-0006	2016-11-12 13:45:00	37
0116-0006	2016-11-12 14:00:00	22
0116-0006	2016-11-12 14:15:00	0
0116-0006	2016-11-12 14:30:00	0
0116-0006	2016-11-12 14:45:00	62
0116-0006	2016-11-12 15:00:00	57
0116-0006	2016-11-12 15:15:00	119
0116-0006	2016-11-12 15:30:00	217
0116-0006	2016-11-12 15:45:00	157
0116-0006	2016-11-12 16:00:00	28
0116-0006	2016-11-12 16:15:00	263
0116-0006	2016-11-12 16:30:00	143
0116-0006	2016-11-12 16:45:00	48
0116-0006	2016-11-12 17:00:00	0
0116-0006	2016-11-12 17:15:00	0
0116-0006	2016-11-12 17:30:00	4
0116-0006	2016-11-12 17:45:00	254
0116-0006	2016-11-12 18:00:00	0
0116-0006	2016-11-12 18:15:00	76
0116-0006	2016-11-12 18:30:00	139
0116-0006	2016-11-12 18:45:00	224
0116-0006	2016-11-12 19:00:00	77
0116-0006	2016-11-12 19:15:00	40
0116-0006	2016-11-12 19:30:00	89
0116-0006	2016-11-12 19:45:00	187
0116-0006	2016-11-12 20:00:00	171
0116-0006	2016-11-12 20:15:00	149
0116-0006	2016-11-12 20:30:00	81
0116-0006	2016-11-12 20:45:00	23
0116-0006	2016-11-12 21:00:00	113
0116-0006	2016-11-12 21:15:00	64
0116-0006	2016-11-12 21:30:00	326
0116-0006	2016-11-12 21:45:00	165
0116-0006	2016-11-12 22:00:00	119
0116-0006	2016-11-12 22:15:00	133
0116-0006	2016-11-12 22:30:00	0
0116-0006	2016-11-12 22:45:00	21
0116-0006	2016-11-12 23:00:00	69
0116-0006	2016-11-12 23:15:00	22
0116-0006	2016-11-12 23:30:00	31
0116-0006	2016-11-12 23:45:00	7
0116-0006	2016-11-13 00:00:00	25
0116-0006	2016-11-13 00:15:00	206
0116-0006	2016-11-13 00:30:00	215
0116-0006	2016-11-13 00:45:00	16
0116-0006	2016-11-13 01:00:00	0
0116-0006	2016-11-13 01:15:00	0
0116-0006	2016-11-13 01:30:00	0
0116-0006	2016-11-13 01:45:00	0
0116-0006	2016-11-13 02:00:00	0
0116-0006	2016-11-13 02:15:00	0
0116-0006	2016-11-13 02:30:00	0
0116-0006	2016-11-13 02:45:00	0
0116-0006	2016-11-13 03:00:00	0
0116-0006	2016-11-13 03:15:00	0
0116-0006	2016-11-13 03:30:00	12
0116-0006	2016-11-13 03:45:00	0
0116-0006	2016-11-13 04:00:00	0
0116-0006	2016-11-13 04:15:00	13
0116-0006	2016-11-13 04:30:00	0
0116-0006	2016-11-13 04:45:00	0
0116-0006	2016-11-13 05:00:00	0
0116-0006	2016-11-13 05:15:00	0
0116-0006	2016-11-13 05:30:00	0
0116-0006	2016-11-13 05:45:00	0
0116-0006	2016-11-13 06:00:00	0
0116-0006	2016-11-13 06:15:00	0
0116-0006	2016-11-13 06:30:00	0
0116-0006	2016-11-13 06:45:00	0
0116-0006	2016-11-13 07:00:00	25
0116-0006	2016-11-13 07:15:00	0
0116-0006	2016-11-13 07:30:00	0
0116-0006	2016-11-13 07:45:00	0
0116-0006	2016-11-13 08:00:00	0
0116-0006	2016-11-13 08:15:00	0
0116-0006	2016-11-13 08:30:00	0
0116-0006	2016-11-13 08:45:00	0
0116-0006	2016-11-13 09:00:00	0
0116-0006	2016-11-13 09:15:00	0
0116-0006	2016-11-13 09:30:00	0
0116-0006	2016-11-13 09:45:00	9
0116-0006	2016-11-13 10:00:00	31
0116-0006	2016-11-13 10:15:00	27
0116-0006	2016-11-13 10:30:00	0
0116-0006	2016-11-13 10:45:00	4
0116-0006	2016-11-13 11:00:00	284
0116-0006	2016-11-13 11:15:00	141
0116-0006	2016-11-13 11:30:00	203
0116-0006	2016-11-13 11:45:00	793
0116-0006	2016-11-13 12:00:00	497
0116-0006	2016-11-13 12:15:00	115
0116-0006	2016-11-13 12:30:00	64
0116-0006	2016-11-13 12:45:00	59
0116-0006	2016-11-13 13:00:00	0
0116-0006	2016-11-13 13:15:00	11
0116-0006	2016-11-13 13:30:00	0
0116-0006	2016-11-13 13:45:00	0
0116-0006	2016-11-13 14:00:00	0
0116-0006	2016-11-13 14:15:00	80
0116-0006	2016-11-13 14:30:00	95
0116-0006	2016-11-13 14:45:00	0
0116-0006	2016-11-13 15:00:00	17
0116-0006	2016-11-13 15:15:00	190
0116-0006	2016-11-13 15:30:00	257
0116-0006	2016-11-13 15:45:00	155
0116-0006	2016-11-13 16:00:00	93
0116-0006	2016-11-13 16:15:00	45
0116-0006	2016-11-13 16:30:00	0
0116-0006	2016-11-13 16:45:00	77
0116-0006	2016-11-13 17:00:00	20
0116-0006	2016-11-13 17:15:00	28
0116-0006	2016-11-13 17:30:00	90
0116-0006	2016-11-13 17:45:00	113
0116-0006	2016-11-13 18:00:00	0
0116-0006	2016-11-13 18:15:00	38
0116-0006	2016-11-13 18:30:00	42
0116-0006	2016-11-13 18:45:00	187
0116-0006	2016-11-13 19:00:00	0
0116-0006	2016-11-13 19:15:00	0
0116-0006	2016-11-13 19:30:00	46
0116-0006	2016-11-13 19:45:00	86
0116-0006	2016-11-13 20:00:00	20
0116-0006	2016-11-13 20:15:00	261
0116-0006	2016-11-13 20:30:00	30
0116-0006	2016-11-13 20:45:00	110
0116-0006	2016-11-13 21:00:00	150
0116-0006	2016-11-13 21:15:00	188
0116-0006	2016-11-13 21:30:00	66
0116-0006	2016-11-13 21:45:00	155
0116-0006	2016-11-13 22:00:00	215
0116-0006	2016-11-13 22:15:00	185
0116-0006	2016-11-13 22:30:00	300
0116-0006	2016-11-13 22:45:00	190
0116-0006	2016-11-13 23:00:00	204
0116-0006	2016-11-13 23:15:00	26
0116-0006	2016-11-13 23:30:00	0
0116-0006	2016-11-13 23:45:00	0
0116-0006	2016-11-14 00:00:00	0
0116-0006	2016-11-14 00:15:00	0
0116-0006	2016-11-14 00:30:00	0
0116-0006	2016-11-14 00:45:00	0
0116-0006	2016-11-14 01:00:00	0
0116-0006	2016-11-14 01:15:00	0
0116-0006	2016-11-14 01:30:00	0
0116-0006	2016-11-14 01:45:00	0
0116-0006	2016-11-14 02:00:00	0
0116-0006	2016-11-14 02:15:00	0
0116-0006	2016-11-14 02:30:00	0
0116-0006	2016-11-14 02:45:00	0
0116-0006	2016-11-14 03:00:00	0
0116-0006	2016-11-14 03:15:00	0
0116-0006	2016-11-14 03:30:00	0
0116-0006	2016-11-14 03:45:00	0
0116-0006	2016-11-14 04:00:00	0
0116-0006	2016-11-14 04:15:00	0
0116-0006	2016-11-14 04:30:00	0
0116-0006	2016-11-14 04:45:00	37
0116-0006	2016-11-14 05:00:00	0
0116-0006	2016-11-14 05:15:00	115
0116-0006	2016-11-14 05:30:00	8
0116-0006	2016-11-14 05:45:00	229
0116-0006	2016-11-14 06:00:00	125
0116-0006	2016-11-14 06:15:00	237
0116-0006	2016-11-14 06:30:00	26
0116-0006	2016-11-14 06:45:00	0
0116-0006	2016-11-14 07:00:00	0
0116-0006	2016-11-14 07:15:00	517
0116-0006	2016-11-14 07:30:00	275
0116-0006	2016-11-14 07:45:00	116
0116-0006	2016-11-14 08:00:00	65
0116-0006	2016-11-14 08:15:00	147
0116-0006	2016-11-14 08:30:00	61
0116-0006	2016-11-14 08:45:00	232
0116-0006	2016-11-14 09:00:00	100
0116-0006	2016-11-14 09:15:00	188
0116-0006	2016-11-14 09:30:00	53
0116-0006	2016-11-14 09:45:00	71
0116-0006	2016-11-14 10:00:00	92
0116-0006	2016-11-14 10:15:00	85
0116-0006	2016-11-14 10:30:00	85
0116-0006	2016-11-14 10:45:00	4
0116-0006	2016-11-14 11:00:00	40
0116-0006	2016-11-14 11:15:00	54
0116-0006	2016-11-14 11:30:00	276
0116-0006	2016-11-14 11:45:00	110
0116-0006	2016-11-14 12:00:00	30
0116-0006	2016-11-14 12:15:00	53
0116-0006	2016-11-14 12:30:00	86
0116-0006	2016-11-14 12:45:00	68
0116-0006	2016-11-14 13:00:00	51
0116-0006	2016-11-14 13:15:00	139
0116-0006	2016-11-14 13:30:00	0
0116-0006	2016-11-14 13:45:00	4
0116-0006	2016-11-14 14:00:00	82
0116-0006	2016-11-14 14:15:00	135
0116-0006	2016-11-14 14:30:00	151
0116-0006	2016-11-14 14:45:00	78
0116-0006	2016-11-14 15:00:00	73
0116-0006	2016-11-14 15:15:00	229
0116-0006	2016-11-14 15:30:00	145
0116-0006	2016-11-14 15:45:00	97
0116-0006	2016-11-14 16:00:00	101
0116-0006	2016-11-14 16:15:00	169
0116-0006	2016-11-14 16:30:00	168
0116-0006	2016-11-14 16:45:00	70
0116-0006	2016-11-14 17:00:00	385
0116-0006	2016-11-14 17:15:00	0
0116-0006	2016-11-14 17:30:00	129
0116-0006	2016-11-14 17:45:00	97
0116-0006	2016-11-14 18:00:00	0
0116-0006	2016-11-14 18:15:00	4
0116-0006	2016-11-14 18:30:00	268
0116-0006	2016-11-14 18:45:00	110
0116-0006	2016-11-14 19:00:00	133
0116-0006	2016-11-14 19:15:00	28
0116-0006	2016-11-14 19:30:00	61
0116-0006	2016-11-14 19:45:00	83
0116-0006	2016-11-14 20:00:00	36
0116-0006	2016-11-14 20:15:00	235
0116-0006	2016-11-14 20:30:00	219
0116-0006	2016-11-14 20:45:00	222
0116-0006	2016-11-14 21:00:00	135
0116-0006	2016-11-14 21:15:00	0
0116-0006	2016-11-14 21:30:00	54
0116-0006	2016-11-14 21:45:00	37
0116-0006	2016-11-14 22:00:00	36
0116-0006	2016-11-14 22:15:00	34
0116-0006	2016-11-14 22:30:00	80
0116-0006	2016-11-14 22:45:00	13
0116-0006	2016-11-14 23:00:00	57
0116-0006	2016-11-14 23:15:00	144
0116-0006	2016-11-14 23:30:00	79
0116-0006	2016-11-14 23:45:00	0
0116-0006	2016-11-15 00:00:00	0
0116-0006	2016-11-15 00:15:00	0
0116-0006	2016-11-15 00:30:00	0
0116-0006	2016-11-15 00:45:00	0
0116-0006	2016-11-15 01:00:00	0
0116-0006	2016-11-15 01:15:00	0
0116-0006	2016-11-15 01:30:00	0
0116-0006	2016-11-15 01:45:00	0
0116-0006	2016-11-15 02:00:00	0
0116-0006	2016-11-15 02:15:00	0
0116-0006	2016-11-15 02:30:00	0
0116-0006	2016-11-15 02:45:00	0
0116-0006	2016-11-15 03:00:00	0
0116-0006	2016-11-15 03:15:00	0
0116-0006	2016-11-15 03:30:00	0
0116-0006	2016-11-15 03:45:00	0
0116-0006	2016-11-15 04:00:00	0
0116-0006	2016-11-15 04:15:00	0
0116-0006	2016-11-15 04:30:00	0
0116-0006	2016-11-15 04:45:00	0
0116-0006	2016-11-15 05:00:00	0
0116-0006	2016-11-15 05:15:00	0
0116-0006	2016-11-15 05:30:00	0
0116-0006	2016-11-15 05:45:00	0
0116-0006	2016-11-15 06:00:00	0
0116-0006	2016-11-15 06:15:00	0
0116-0006	2016-11-15 06:30:00	0
0116-0006	2016-11-15 06:45:00	0
0116-0006	2016-11-15 07:00:00	82
0116-0006	2016-11-15 07:15:00	0
0116-0006	2016-11-15 07:30:00	0
0116-0006	2016-11-15 07:45:00	0
0116-0006	2016-11-15 08:00:00	47
0116-0006	2016-11-15 08:15:00	75
0116-0006	2016-11-15 08:30:00	0
0116-0006	2016-11-15 08:45:00	0
0116-0006	2016-11-15 09:00:00	211
0116-0006	2016-11-15 09:15:00	203
0116-0006	2016-11-15 09:30:00	243
0116-0006	2016-11-15 09:45:00	0
0116-0006	2016-11-15 10:00:00	0
0116-0006	2016-11-15 10:15:00	130
0116-0006	2016-11-15 10:30:00	270
0116-0006	2016-11-15 10:45:00	421
0116-0006	2016-11-15 11:00:00	226
0116-0006	2016-11-15 11:15:00	161
0116-0006	2016-11-15 11:30:00	272
0116-0006	2016-11-15 11:45:00	0
0116-0006	2016-11-15 12:00:00	0
0116-0006	2016-11-15 12:15:00	451
0116-0006	2016-11-15 12:30:00	255
0116-0006	2016-11-15 12:45:00	300
0116-0006	2016-11-15 13:00:00	10
0116-0006	2016-11-15 13:15:00	14
0116-0006	2016-11-15 13:30:00	237
0116-0006	2016-11-15 13:45:00	0
0116-0006	2016-11-15 14:00:00	0
0116-0006	2016-11-15 14:15:00	0
0116-0006	2016-11-15 14:30:00	7
0116-0006	2016-11-15 14:45:00	47
0116-0006	2016-11-15 15:00:00	164
0116-0006	2016-11-15 15:15:00	628
0116-0006	2016-11-15 15:30:00	931
0116-0006	2016-11-15 15:45:00	212
0116-0006	2016-11-15 16:00:00	0
0116-0006	2016-11-15 16:15:00	0
0116-0006	2016-11-15 16:30:00	0
0116-0006	2016-11-15 16:45:00	0
0116-0006	2016-11-15 17:00:00	0
0116-0006	2016-11-15 17:15:00	0
0116-0006	2016-11-15 17:30:00	0
0116-0006	2016-11-15 17:45:00	0
0116-0006	2016-11-15 18:00:00	0
0116-0006	2016-11-15 18:15:00	0
0116-0006	2016-11-15 18:30:00	0
0116-0006	2016-11-15 18:45:00	0
0116-0006	2016-11-15 19:00:00	0
0116-0006	2016-11-15 19:15:00	0
0116-0006	2016-11-15 19:30:00	0
0116-0006	2016-11-15 19:45:00	0
0116-0006	2016-11-15 20:00:00	0
0116-0006	2016-11-15 20:15:00	0
0116-0006	2016-11-15 20:30:00	0
0116-0006	2016-11-15 20:45:00	0
0116-0006	2016-11-15 21:00:00	0
0116-0006	2016-11-15 21:15:00	0
0116-0006	2016-11-15 21:30:00	0
0116-0006	2016-11-15 21:45:00	0
0116-0006	2016-11-15 22:00:00	0
0116-0006	2016-11-15 22:15:00	0
0116-0006	2016-11-15 22:30:00	0
0116-0006	2016-11-15 22:45:00	0
0116-0006	2016-11-15 23:00:00	0
0116-0006	2016-11-15 23:15:00	0
0116-0006	2016-11-15 23:30:00	0
0116-0006	2016-11-15 23:45:00	0
