## Supplementary Data 2 for "Digital phenotyping by consumer wearables identifies sleep-associated markers of cardiovascular disease risk and biological aging": ActivityTable_0116-0020-NHC.tsv

0116-0020	2016-11-04 00:00:00	0
0116-0020	2016-11-04 00:15:00	0
0116-0020	2016-11-04 00:30:00	0
0116-0020	2016-11-04 00:45:00	0
0116-0020	2016-11-04 01:00:00	0
0116-0020	2016-11-04 01:15:00	0
0116-0020	2016-11-04 01:30:00	0
0116-0020	2016-11-04 01:45:00	0
0116-0020	2016-11-04 02:00:00	0
0116-0020	2016-11-04 02:15:00	0
0116-0020	2016-11-04 02:30:00	0
0116-0020	2016-11-04 02:45:00	0
0116-0020	2016-11-04 03:00:00	0
0116-0020	2016-11-04 03:15:00	0
0116-0020	2016-11-04 03:30:00	0
0116-0020	2016-11-04 03:45:00	0
0116-0020	2016-11-04 04:00:00	0
0116-0020	2016-11-04 04:15:00	0
0116-0020	2016-11-04 04:30:00	0
0116-0020	2016-11-04 04:45:00	0
0116-0020	2016-11-04 05:00:00	0
0116-0020	2016-11-04 05:15:00	0
0116-0020	2016-11-04 05:30:00	0
0116-0020	2016-11-04 05:45:00	0
0116-0020	2016-11-04 06:00:00	0
0116-0020	2016-11-04 06:15:00	0
0116-0020	2016-11-04 06:30:00	0
0116-0020	2016-11-04 06:45:00	0
0116-0020	2016-11-04 07:00:00	0
0116-0020	2016-11-04 07:15:00	0
0116-0020	2016-11-04 07:30:00	0
0116-0020	2016-11-04 07:45:00	0
0116-0020	2016-11-04 08:00:00	0
0116-0020	2016-11-04 08:15:00	0
0116-0020	2016-11-04 08:30:00	0
0116-0020	2016-11-04 08:45:00	0
0116-0020	2016-11-04 09:00:00	0
0116-0020	2016-11-04 09:15:00	0
0116-0020	2016-11-04 09:30:00	0
0116-0020	2016-11-04 09:45:00	0
0116-0020	2016-11-04 10:00:00	0
0116-0020	2016-11-04 10:15:00	0
0116-0020	2016-11-04 10:30:00	0
0116-0020	2016-11-04 10:45:00	0
0116-0020	2016-11-04 11:00:00	0
0116-0020	2016-11-04 11:15:00	0
0116-0020	2016-11-04 11:30:00	0
0116-0020	2016-11-04 11:45:00	0
0116-0020	2016-11-04 12:00:00	0
0116-0020	2016-11-04 12:15:00	0
0116-0020	2016-11-04 12:30:00	53
0116-0020	2016-11-04 12:45:00	48
0116-0020	2016-11-04 13:00:00	134
0116-0020	2016-11-04 13:15:00	301
0116-0020	2016-11-04 13:30:00	256
0116-0020	2016-11-04 13:45:00	127
0116-0020	2016-11-04 14:00:00	141
0116-0020	2016-11-04 14:15:00	39
0116-0020	2016-11-04 14:30:00	243
0116-0020	2016-11-04 14:45:00	141
0116-0020	2016-11-04 15:00:00	24
0116-0020	2016-11-04 15:15:00	175
0116-0020	2016-11-04 15:30:00	12
0116-0020	2016-11-04 15:45:00	29
0116-0020	2016-11-04 16:00:00	421
0116-0020	2016-11-04 16:15:00	199
0116-0020	2016-11-04 16:30:00	164
0116-0020	2016-11-04 16:45:00	120
0116-0020	2016-11-04 17:00:00	905
0116-0020	2016-11-04 17:15:00	419
0116-0020	2016-11-04 17:30:00	152
0116-0020	2016-11-04 17:45:00	91
0116-0020	2016-11-04 18:00:00	276
0116-0020	2016-11-04 18:15:00	0
0116-0020	2016-11-04 18:30:00	767
0116-0020	2016-11-04 18:45:00	595
0116-0020	2016-11-04 19:00:00	153
0116-0020	2016-11-04 19:15:00	8
0116-0020	2016-11-04 19:30:00	21
0116-0020	2016-11-04 19:45:00	8
0116-0020	2016-11-04 20:00:00	133
0116-0020	2016-11-04 20:15:00	373
0116-0020	2016-11-04 20:30:00	362
0116-0020	2016-11-04 20:45:00	481
0116-0020	2016-11-04 21:00:00	228
0116-0020	2016-11-04 21:15:00	137
0116-0020	2016-11-04 21:30:00	402
0116-0020	2016-11-04 21:45:00	504
0116-0020	2016-11-04 22:00:00	48
0116-0020	2016-11-04 22:15:00	911
0116-0020	2016-11-04 22:30:00	94
0116-0020	2016-11-04 22:45:00	11
0116-0020	2016-11-04 23:00:00	77
0116-0020	2016-11-04 23:15:00	17
0116-0020	2016-11-04 23:30:00	5
0116-0020	2016-11-04 23:45:00	0
0116-0020	2016-11-05 00:00:00	112
0116-0020	2016-11-05 00:15:00	10
0116-0020	2016-11-05 00:30:00	0
0116-0020	2016-11-05 00:45:00	0
0116-0020	2016-11-05 01:00:00	0
0116-0020	2016-11-05 01:15:00	0
0116-0020	2016-11-05 01:30:00	0
0116-0020	2016-11-05 01:45:00	0
0116-0020	2016-11-05 02:00:00	0
0116-0020	2016-11-05 02:15:00	8
0116-0020	2016-11-05 02:30:00	0
0116-0020	2016-11-05 02:45:00	0
0116-0020	2016-11-05 03:00:00	0
0116-0020	2016-11-05 03:15:00	0
0116-0020	2016-11-05 03:30:00	0
0116-0020	2016-11-05 03:45:00	0
0116-0020	2016-11-05 04:00:00	0
0116-0020	2016-11-05 04:15:00	0
0116-0020	2016-11-05 04:30:00	0
0116-0020	2016-11-05 04:45:00	0
0116-0020	2016-11-05 05:00:00	0
0116-0020	2016-11-05 05:15:00	0
0116-0020	2016-11-05 05:30:00	0
0116-0020	2016-11-05 05:45:00	0
0116-0020	2016-11-05 06:00:00	0
0116-0020	2016-11-05 06:15:00	0
0116-0020	2016-11-05 06:30:00	0
0116-0020	2016-11-05 06:45:00	0
0116-0020	2016-11-05 07:00:00	0
0116-0020	2016-11-05 07:15:00	0
0116-0020	2016-11-05 07:30:00	117
0116-0020	2016-11-05 07:45:00	18
0116-0020	2016-11-05 08:00:00	55
0116-0020	2016-11-05 08:15:00	12
0116-0020	2016-11-05 08:30:00	398
0116-0020	2016-11-05 08:45:00	505
0116-0020	2016-11-05 09:00:00	14
0116-0020	2016-11-05 09:15:00	67
0116-0020	2016-11-05 09:30:00	47
0116-0020	2016-11-05 09:45:00	0
0116-0020	2016-11-05 10:00:00	21
0116-0020	2016-11-05 10:15:00	166
0116-0020	2016-11-05 10:30:00	0
0116-0020	2016-11-05 10:45:00	13
0116-0020	2016-11-05 11:00:00	0
0116-0020	2016-11-05 11:15:00	105
0116-0020	2016-11-05 11:30:00	0
0116-0020	2016-11-05 11:45:00	9
0116-0020	2016-11-05 12:00:00	190
0116-0020	2016-11-05 12:15:00	21
0116-0020	2016-11-05 12:30:00	22
0116-0020	2016-11-05 12:45:00	32
0116-0020	2016-11-05 13:00:00	1448
0116-0020	2016-11-05 13:15:00	212
0116-0020	2016-11-05 13:30:00	220
0116-0020	2016-11-05 13:45:00	26
0116-0020	2016-11-05 14:00:00	829
0116-0020	2016-11-05 14:15:00	1010
0116-0020	2016-11-05 14:30:00	142
0116-0020	2016-11-05 14:45:00	7
0116-0020	2016-11-05 15:00:00	36
0116-0020	2016-11-05 15:15:00	11
0116-0020	2016-11-05 15:30:00	4
0116-0020	2016-11-05 15:45:00	62
0116-0020	2016-11-05 16:00:00	136
0116-0020	2016-11-05 16:15:00	1283
0116-0020	2016-11-05 16:30:00	313
0116-0020	2016-11-05 16:45:00	14
0116-0020	2016-11-05 17:00:00	4
0116-0020	2016-11-05 17:15:00	6
0116-0020	2016-11-05 17:30:00	4
0116-0020	2016-11-05 17:45:00	0
0116-0020	2016-11-05 18:00:00	8
0116-0020	2016-11-05 18:15:00	5
0116-0020	2016-11-05 18:30:00	11
0116-0020	2016-11-05 18:45:00	13
0116-0020	2016-11-05 19:00:00	0
0116-0020	2016-11-05 19:15:00	25
0116-0020	2016-11-05 19:30:00	33
0116-0020	2016-11-05 19:45:00	274
0116-0020	2016-11-05 20:00:00	31
0116-0020	2016-11-05 20:15:00	34
0116-0020	2016-11-05 20:30:00	225
0116-0020	2016-11-05 20:45:00	7
0116-0020	2016-11-05 21:00:00	11
0116-0020	2016-11-05 21:15:00	0
0116-0020	2016-11-05 21:30:00	0
0116-0020	2016-11-05 21:45:00	0
0116-0020	2016-11-05 22:00:00	0
0116-0020	2016-11-05 22:15:00	0
0116-0020	2016-11-05 22:30:00	0
0116-0020	2016-11-05 22:45:00	0
0116-0020	2016-11-05 23:00:00	0
0116-0020	2016-11-05 23:15:00	0
0116-0020	2016-11-05 23:30:00	4
0116-0020	2016-11-05 23:45:00	0
0116-0020	2016-11-06 00:00:00	0
0116-0020	2016-11-06 00:15:00	0
0116-0020	2016-11-06 00:30:00	0
0116-0020	2016-11-06 00:45:00	0
0116-0020	2016-11-06 01:00:00	0
0116-0020	2016-11-06 01:15:00	0
0116-0020	2016-11-06 01:30:00	0
0116-0020	2016-11-06 01:45:00	0
0116-0020	2016-11-06 02:00:00	0
0116-0020	2016-11-06 02:15:00	0
0116-0020	2016-11-06 02:30:00	7
0116-0020	2016-11-06 02:45:00	0
0116-0020	2016-11-06 03:00:00	0
0116-0020	2016-11-06 03:15:00	0
0116-0020	2016-11-06 03:30:00	0
0116-0020	2016-11-06 03:45:00	0
0116-0020	2016-11-06 04:00:00	0
0116-0020	2016-11-06 04:15:00	8
0116-0020	2016-11-06 04:30:00	0
0116-0020	2016-11-06 04:45:00	0
0116-0020	2016-11-06 05:00:00	0
0116-0020	2016-11-06 05:15:00	0
0116-0020	2016-11-06 05:30:00	0
0116-0020	2016-11-06 05:45:00	0
0116-0020	2016-11-06 06:00:00	0
0116-0020	2016-11-06 06:15:00	0
0116-0020	2016-11-06 06:30:00	0
0116-0020	2016-11-06 06:45:00	31
0116-0020	2016-11-06 07:00:00	0
0116-0020	2016-11-06 07:15:00	0
0116-0020	2016-11-06 07:30:00	0
0116-0020	2016-11-06 07:45:00	166
0116-0020	2016-11-06 08:00:00	149
0116-0020	2016-11-06 08:15:00	185
0116-0020	2016-11-06 08:30:00	266
0116-0020	2016-11-06 08:45:00	47
0116-0020	2016-11-06 09:00:00	16
0116-0020	2016-11-06 09:15:00	211
0116-0020	2016-11-06 09:30:00	39
0116-0020	2016-11-06 09:45:00	0
0116-0020	2016-11-06 10:00:00	0
0116-0020	2016-11-06 10:15:00	56
0116-0020	2016-11-06 10:30:00	180
0116-0020	2016-11-06 10:45:00	185
0116-0020	2016-11-06 11:00:00	0
0116-0020	2016-11-06 11:15:00	0
0116-0020	2016-11-06 11:30:00	0
0116-0020	2016-11-06 11:45:00	138
0116-0020	2016-11-06 12:00:00	0
0116-0020	2016-11-06 12:15:00	974
0116-0020	2016-11-06 12:30:00	194
0116-0020	2016-11-06 12:45:00	175
0116-0020	2016-11-06 13:00:00	283
0116-0020	2016-11-06 13:15:00	967
0116-0020	2016-11-06 13:30:00	274
0116-0020	2016-11-06 13:45:00	4
0116-0020	2016-11-06 14:00:00	0
0116-0020	2016-11-06 14:15:00	52
0116-0020	2016-11-06 14:30:00	312
0116-0020	2016-11-06 14:45:00	0
0116-0020	2016-11-06 15:00:00	0
0116-0020	2016-11-06 15:15:00	0
0116-0020	2016-11-06 15:30:00	0
0116-0020	2016-11-06 15:45:00	630
0116-0020	2016-11-06 16:00:00	1122
0116-0020	2016-11-06 16:15:00	308
0116-0020	2016-11-06 16:30:00	279
0116-0020	2016-11-06 16:45:00	418
0116-0020	2016-11-06 17:00:00	72
0116-0020	2016-11-06 17:15:00	6
0116-0020	2016-11-06 17:30:00	0
0116-0020	2016-11-06 17:45:00	0
0116-0020	2016-11-06 18:00:00	59
0116-0020	2016-11-06 18:15:00	0
0116-0020	2016-11-06 18:30:00	12
0116-0020	2016-11-06 18:45:00	0
0116-0020	2016-11-06 19:00:00	97
0116-0020	2016-11-06 19:15:00	762
0116-0020	2016-11-06 19:30:00	541
0116-0020	2016-11-06 19:45:00	99
0116-0020	2016-11-06 20:00:00	789
0116-0020	2016-11-06 20:15:00	119
0116-0020	2016-11-06 20:30:00	242
0116-0020	2016-11-06 20:45:00	102
0116-0020	2016-11-06 21:00:00	38
0116-0020	2016-11-06 21:15:00	4
0116-0020	2016-11-06 21:30:00	0
0116-0020	2016-11-06 21:45:00	0
0116-0020	2016-11-06 22:00:00	0
0116-0020	2016-11-06 22:15:00	0
0116-0020	2016-11-06 22:30:00	0
0116-0020	2016-11-06 22:45:00	0
0116-0020	2016-11-06 23:00:00	0
0116-0020	2016-11-06 23:15:00	20
0116-0020	2016-11-06 23:30:00	7
0116-0020	2016-11-06 23:45:00	53
0116-0020	2016-11-07 00:00:00	20
0116-0020	2016-11-07 00:15:00	0
0116-0020	2016-11-07 00:30:00	0
0116-0020	2016-11-07 00:45:00	0
0116-0020	2016-11-07 01:00:00	0
0116-0020	2016-11-07 01:15:00	0
0116-0020	2016-11-07 01:30:00	0
0116-0020	2016-11-07 01:45:00	0
0116-0020	2016-11-07 02:00:00	0
0116-0020	2016-11-07 02:15:00	0
0116-0020	2016-11-07 02:30:00	0
0116-0020	2016-11-07 02:45:00	0
0116-0020	2016-11-07 03:00:00	0
0116-0020	2016-11-07 03:15:00	0
0116-0020	2016-11-07 03:30:00	0
0116-0020	2016-11-07 03:45:00	0
0116-0020	2016-11-07 04:00:00	0
0116-0020	2016-11-07 04:15:00	0
0116-0020	2016-11-07 04:30:00	23
0116-0020	2016-11-07 04:45:00	0
0116-0020	2016-11-07 05:00:00	0
0116-0020	2016-11-07 05:15:00	0
0116-0020	2016-11-07 05:30:00	0
0116-0020	2016-11-07 05:45:00	0
0116-0020	2016-11-07 06:00:00	0
0116-0020	2016-11-07 06:15:00	7
0116-0020	2016-11-07 06:30:00	6
0116-0020	2016-11-07 06:45:00	50
0116-0020	2016-11-07 07:00:00	450
0116-0020	2016-11-07 07:15:00	1108
0116-0020	2016-11-07 07:30:00	113
0116-0020	2016-11-07 07:45:00	280
0116-0020	2016-11-07 08:00:00	53
0116-0020	2016-11-07 08:15:00	190
0116-0020	2016-11-07 08:30:00	664
0116-0020	2016-11-07 08:45:00	217
0116-0020	2016-11-07 09:00:00	86
0116-0020	2016-11-07 09:15:00	19
0116-0020	2016-11-07 09:30:00	26
0116-0020	2016-11-07 09:45:00	95
0116-0020	2016-11-07 10:00:00	232
0116-0020	2016-11-07 10:15:00	85
0116-0020	2016-11-07 10:30:00	157
0116-0020	2016-11-07 10:45:00	74
0116-0020	2016-11-07 11:00:00	99
0116-0020	2016-11-07 11:15:00	102
0116-0020	2016-11-07 11:30:00	0
0116-0020	2016-11-07 11:45:00	139
0116-0020	2016-11-07 12:00:00	19
0116-0020	2016-11-07 12:15:00	52
0116-0020	2016-11-07 12:30:00	811
0116-0020	2016-11-07 12:45:00	84
0116-0020	2016-11-07 13:00:00	38
0116-0020	2016-11-07 13:15:00	0
0116-0020	2016-11-07 13:30:00	834
0116-0020	2016-11-07 13:45:00	14
0116-0020	2016-11-07 14:00:00	150
0116-0020	2016-11-07 14:15:00	0
0116-0020	2016-11-07 14:30:00	21
0116-0020	2016-11-07 14:45:00	276
0116-0020	2016-11-07 15:00:00	38
0116-0020	2016-11-07 15:15:00	29
0116-0020	2016-11-07 15:30:00	594
0116-0020	2016-11-07 15:45:00	849
0116-0020	2016-11-07 16:00:00	39
0116-0020	2016-11-07 16:15:00	0
0116-0020	2016-11-07 16:30:00	34
0116-0020	2016-11-07 16:45:00	109
0116-0020	2016-11-07 17:00:00	0
0116-0020	2016-11-07 17:15:00	163
0116-0020	2016-11-07 17:30:00	62
0116-0020	2016-11-07 17:45:00	44
0116-0020	2016-11-07 18:00:00	23
0116-0020	2016-11-07 18:15:00	145
0116-0020	2016-11-07 18:30:00	464
0116-0020	2016-11-07 18:45:00	274
0116-0020	2016-11-07 19:00:00	336
0116-0020	2016-11-07 19:15:00	195
0116-0020	2016-11-07 19:30:00	61
0116-0020	2016-11-07 19:45:00	0
0116-0020	2016-11-07 20:00:00	0
0116-0020	2016-11-07 20:15:00	0
0116-0020	2016-11-07 20:30:00	0
0116-0020	2016-11-07 20:45:00	0
0116-0020	2016-11-07 21:00:00	0
0116-0020	2016-11-07 21:15:00	0
0116-0020	2016-11-07 21:30:00	0
0116-0020	2016-11-07 21:45:00	0
0116-0020	2016-11-07 22:00:00	0
0116-0020	2016-11-07 22:15:00	0
0116-0020	2016-11-07 22:30:00	4
0116-0020	2016-11-07 22:45:00	0
0116-0020	2016-11-07 23:00:00	0
0116-0020	2016-11-07 23:15:00	0
0116-0020	2016-11-07 23:30:00	0
0116-0020	2016-11-07 23:45:00	0
0116-0020	2016-11-08 00:00:00	0
0116-0020	2016-11-08 00:15:00	11
0116-0020	2016-11-08 00:30:00	0
0116-0020	2016-11-08 00:45:00	0
0116-0020	2016-11-08 01:00:00	0
0116-0020	2016-11-08 01:15:00	0
0116-0020	2016-11-08 01:30:00	0
0116-0020	2016-11-08 01:45:00	8
0116-0020	2016-11-08 02:00:00	0
0116-0020	2016-11-08 02:15:00	0
0116-0020	2016-11-08 02:30:00	0
0116-0020	2016-11-08 02:45:00	0
0116-0020	2016-11-08 03:00:00	0
0116-0020	2016-11-08 03:15:00	0
0116-0020	2016-11-08 03:30:00	0
0116-0020	2016-11-08 03:45:00	0
0116-0020	2016-11-08 04:00:00	0
0116-0020	2016-11-08 04:15:00	0
0116-0020	2016-11-08 04:30:00	0
0116-0020	2016-11-08 04:45:00	0
0116-0020	2016-11-08 05:00:00	0
0116-0020	2016-11-08 05:15:00	0
0116-0020	2016-11-08 05:30:00	0
0116-0020	2016-11-08 05:45:00	0
0116-0020	2016-11-08 06:00:00	0
0116-0020	2016-11-08 06:15:00	0
0116-0020	2016-11-08 06:30:00	0
0116-0020	2016-11-08 06:45:00	35
0116-0020	2016-11-08 07:00:00	505
0116-0020	2016-11-08 07:15:00	932
0116-0020	2016-11-08 07:30:00	149
0116-0020	2016-11-08 07:45:00	286
0116-0020	2016-11-08 08:00:00	59
0116-0020	2016-11-08 08:15:00	95
0116-0020	2016-11-08 08:30:00	726
0116-0020	2016-11-08 08:45:00	370
0116-0020	2016-11-08 09:00:00	119
0116-0020	2016-11-08 09:15:00	79
0116-0020	2016-11-08 09:30:00	119
0116-0020	2016-11-08 09:45:00	83
0116-0020	2016-11-08 10:00:00	0
0116-0020	2016-11-08 10:15:00	0
0116-0020	2016-11-08 10:30:00	0
0116-0020	2016-11-08 10:45:00	161
0116-0020	2016-11-08 11:00:00	111
0116-0020	2016-11-08 11:15:00	0
0116-0020	2016-11-08 11:30:00	10
0116-0020	2016-11-08 11:45:00	110
0116-0020	2016-11-08 12:00:00	86
0116-0020	2016-11-08 12:15:00	58
0116-0020	2016-11-08 12:30:00	715
0116-0020	2016-11-08 12:45:00	163
0116-0020	2016-11-08 13:00:00	8
0116-0020	2016-11-08 13:15:00	17
0116-0020	2016-11-08 13:30:00	682
0116-0020	2016-11-08 13:45:00	162
0116-0020	2016-11-08 14:00:00	72
0116-0020	2016-11-08 14:15:00	0
0116-0020	2016-11-08 14:30:00	84
0116-0020	2016-11-08 14:45:00	21
0116-0020	2016-11-08 15:00:00	173
0116-0020	2016-11-08 15:15:00	52
0116-0020	2016-11-08 15:30:00	19
0116-0020	2016-11-08 15:45:00	49
0116-0020	2016-11-08 16:00:00	30
0116-0020	2016-11-08 16:15:00	30
0116-0020	2016-11-08 16:30:00	15
0116-0020	2016-11-08 16:45:00	65
0116-0020	2016-11-08 17:00:00	121
0116-0020	2016-11-08 17:15:00	90
0116-0020	2016-11-08 17:30:00	92
0116-0020	2016-11-08 17:45:00	166
0116-0020	2016-11-08 18:00:00	26
0116-0020	2016-11-08 18:15:00	750
0116-0020	2016-11-08 18:30:00	50
0116-0020	2016-11-08 18:45:00	16
0116-0020	2016-11-08 19:00:00	106
0116-0020	2016-11-08 19:15:00	38
0116-0020	2016-11-08 19:30:00	282
0116-0020	2016-11-08 19:45:00	4
0116-0020	2016-11-08 20:00:00	15
0116-0020	2016-11-08 20:15:00	0
0116-0020	2016-11-08 20:30:00	16
0116-0020	2016-11-08 20:45:00	0
0116-0020	2016-11-08 21:00:00	14
0116-0020	2016-11-08 21:15:00	97
0116-0020	2016-11-08 21:30:00	47
0116-0020	2016-11-08 21:45:00	12
0116-0020	2016-11-08 22:00:00	29
0116-0020	2016-11-08 22:15:00	13
0116-0020	2016-11-08 22:30:00	0
0116-0020	2016-11-08 22:45:00	0
0116-0020	2016-11-08 23:00:00	0
0116-0020	2016-11-08 23:15:00	0
0116-0020	2016-11-08 23:30:00	0
0116-0020	2016-11-08 23:45:00	0
0116-0020	2016-11-09 00:00:00	0
0116-0020	2016-11-09 00:15:00	0
0116-0020	2016-11-09 00:30:00	0
0116-0020	2016-11-09 00:45:00	6
0116-0020	2016-11-09 01:00:00	0
0116-0020	2016-11-09 01:15:00	0
0116-0020	2016-11-09 01:30:00	0
0116-0020	2016-11-09 01:45:00	0
0116-0020	2016-11-09 02:00:00	0
0116-0020	2016-11-09 02:15:00	11
0116-0020	2016-11-09 02:30:00	0
0116-0020	2016-11-09 02:45:00	0
0116-0020	2016-11-09 03:00:00	0
0116-0020	2016-11-09 03:15:00	0
0116-0020	2016-11-09 03:30:00	0
0116-0020	2016-11-09 03:45:00	0
0116-0020	2016-11-09 04:00:00	0
0116-0020	2016-11-09 04:15:00	0
0116-0020	2016-11-09 04:30:00	0
0116-0020	2016-11-09 04:45:00	6
0116-0020	2016-11-09 05:00:00	0
0116-0020	2016-11-09 05:15:00	0
0116-0020	2016-11-09 05:30:00	0
0116-0020	2016-11-09 05:45:00	0
0116-0020	2016-11-09 06:00:00	74
0116-0020	2016-11-09 06:15:00	6
0116-0020	2016-11-09 06:30:00	565
0116-0020	2016-11-09 06:45:00	898
0116-0020	2016-11-09 07:00:00	254
0116-0020	2016-11-09 07:15:00	286
0116-0020	2016-11-09 07:30:00	450
0116-0020	2016-11-09 07:45:00	143
0116-0020	2016-11-09 08:00:00	461
0116-0020	2016-11-09 08:15:00	602
0116-0020	2016-11-09 08:30:00	35
0116-0020	2016-11-09 08:45:00	0
0116-0020	2016-11-09 09:00:00	0
0116-0020	2016-11-09 09:15:00	0
0116-0020	2016-11-09 09:30:00	0
0116-0020	2016-11-09 09:45:00	0
0116-0020	2016-11-09 10:00:00	0
0116-0020	2016-11-09 10:15:00	0
0116-0020	2016-11-09 10:30:00	0
0116-0020	2016-11-09 10:45:00	0
0116-0020	2016-11-09 11:00:00	0
0116-0020	2016-11-09 11:15:00	0
0116-0020	2016-11-09 11:30:00	0
0116-0020	2016-11-09 11:45:00	0
0116-0020	2016-11-09 12:00:00	0
0116-0020	2016-11-09 12:15:00	0
0116-0020	2016-11-09 12:30:00	0
0116-0020	2016-11-09 12:45:00	0
0116-0020	2016-11-09 13:00:00	0
0116-0020	2016-11-09 13:15:00	0
0116-0020	2016-11-09 13:30:00	0
0116-0020	2016-11-09 13:45:00	0
0116-0020	2016-11-09 14:00:00	0
0116-0020	2016-11-09 14:15:00	0
0116-0020	2016-11-09 14:30:00	0
0116-0020	2016-11-09 14:45:00	0
0116-0020	2016-11-09 15:00:00	0
0116-0020	2016-11-09 15:15:00	0
0116-0020	2016-11-09 15:30:00	0
0116-0020	2016-11-09 15:45:00	0
0116-0020	2016-11-09 16:00:00	0
0116-0020	2016-11-09 16:15:00	0
0116-0020	2016-11-09 16:30:00	0
0116-0020	2016-11-09 16:45:00	0
0116-0020	2016-11-09 17:00:00	0
0116-0020	2016-11-09 17:15:00	0
0116-0020	2016-11-09 17:30:00	0
0116-0020	2016-11-09 17:45:00	0
0116-0020	2016-11-09 18:00:00	0
0116-0020	2016-11-09 18:15:00	0
0116-0020	2016-11-09 18:30:00	0
0116-0020	2016-11-09 18:45:00	0
0116-0020	2016-11-09 19:00:00	0
0116-0020	2016-11-09 19:15:00	0
0116-0020	2016-11-09 19:30:00	0
0116-0020	2016-11-09 19:45:00	0
0116-0020	2016-11-09 20:00:00	0
0116-0020	2016-11-09 20:15:00	0
0116-0020	2016-11-09 20:30:00	0
0116-0020	2016-11-09 20:45:00	0
0116-0020	2016-11-09 21:00:00	0
0116-0020	2016-11-09 21:15:00	0
0116-0020	2016-11-09 21:30:00	0
0116-0020	2016-11-09 21:45:00	0
0116-0020	2016-11-09 22:00:00	0
0116-0020	2016-11-09 22:15:00	0
0116-0020	2016-11-09 22:30:00	0
0116-0020	2016-11-09 22:45:00	0
0116-0020	2016-11-09 23:00:00	0
0116-0020	2016-11-09 23:15:00	0
0116-0020	2016-11-09 23:30:00	0
0116-0020	2016-11-09 23:45:00	0
