## Supplementary Data 2 for "Digital phenotyping by consumer wearables identifies sleep-associated markers of cardiovascular disease risk and biological aging": ActivityTable_0116-0029-NHC.tsv

0116-0029	2017-03-14 00:00:00	0
0116-0029	2017-03-14 00:15:00	0
0116-0029	2017-03-14 00:30:00	0
0116-0029	2017-03-14 00:45:00	0
0116-0029	2017-03-14 01:00:00	0
0116-0029	2017-03-14 01:15:00	0
0116-0029	2017-03-14 01:30:00	0
0116-0029	2017-03-14 01:45:00	0
0116-0029	2017-03-14 02:00:00	0
0116-0029	2017-03-14 02:15:00	0
0116-0029	2017-03-14 02:30:00	0
0116-0029	2017-03-14 02:45:00	0
0116-0029	2017-03-14 03:00:00	0
0116-0029	2017-03-14 03:15:00	0
0116-0029	2017-03-14 03:30:00	0
0116-0029	2017-03-14 03:45:00	0
0116-0029	2017-03-14 04:00:00	0
0116-0029	2017-03-14 04:15:00	0
0116-0029	2017-03-14 04:30:00	0
0116-0029	2017-03-14 04:45:00	0
0116-0029	2017-03-14 05:00:00	0
0116-0029	2017-03-14 05:15:00	0
0116-0029	2017-03-14 05:30:00	0
0116-0029	2017-03-14 05:45:00	0
0116-0029	2017-03-14 06:00:00	0
0116-0029	2017-03-14 06:15:00	0
0116-0029	2017-03-14 06:30:00	0
0116-0029	2017-03-14 06:45:00	0
0116-0029	2017-03-14 07:00:00	0
0116-0029	2017-03-14 07:15:00	0
0116-0029	2017-03-14 07:30:00	0
0116-0029	2017-03-14 07:45:00	0
0116-0029	2017-03-14 08:00:00	0
0116-0029	2017-03-14 08:15:00	0
0116-0029	2017-03-14 08:30:00	0
0116-0029	2017-03-14 08:45:00	0
0116-0029	2017-03-14 09:00:00	0
0116-0029	2017-03-14 09:15:00	0
0116-0029	2017-03-14 09:30:00	0
0116-0029	2017-03-14 09:45:00	0
0116-0029	2017-03-14 10:00:00	0
0116-0029	2017-03-14 10:15:00	0
0116-0029	2017-03-14 10:30:00	0
0116-0029	2017-03-14 10:45:00	0
0116-0029	2017-03-14 11:00:00	0
0116-0029	2017-03-14 11:15:00	65
0116-0029	2017-03-14 11:30:00	0
0116-0029	2017-03-14 11:45:00	0
0116-0029	2017-03-14 12:00:00	8
0116-0029	2017-03-14 12:15:00	0
0116-0029	2017-03-14 12:30:00	210
0116-0029	2017-03-14 12:45:00	92
0116-0029	2017-03-14 13:00:00	697
0116-0029	2017-03-14 13:15:00	626
0116-0029	2017-03-14 13:30:00	919
0116-0029	2017-03-14 13:45:00	128
0116-0029	2017-03-14 14:00:00	417
0116-0029	2017-03-14 14:15:00	769
0116-0029	2017-03-14 14:30:00	436
0116-0029	2017-03-14 14:45:00	195
0116-0029	2017-03-14 15:00:00	320
0116-0029	2017-03-14 15:15:00	523
0116-0029	2017-03-14 15:30:00	57
0116-0029	2017-03-14 15:45:00	73
0116-0029	2017-03-14 16:00:00	176
0116-0029	2017-03-14 16:15:00	130
0116-0029	2017-03-14 16:30:00	89
0116-0029	2017-03-14 16:45:00	335
0116-0029	2017-03-14 17:00:00	385
0116-0029	2017-03-14 17:15:00	336
0116-0029	2017-03-14 17:30:00	629
0116-0029	2017-03-14 17:45:00	278
0116-0029	2017-03-14 18:00:00	817
0116-0029	2017-03-14 18:15:00	274
0116-0029	2017-03-14 18:30:00	0
0116-0029	2017-03-14 18:45:00	0
0116-0029	2017-03-14 19:00:00	0
0116-0029	2017-03-14 19:15:00	0
0116-0029	2017-03-14 19:30:00	0
0116-0029	2017-03-14 19:45:00	645
0116-0029	2017-03-14 20:00:00	38
0116-0029	2017-03-14 20:15:00	0
0116-0029	2017-03-14 20:30:00	14
0116-0029	2017-03-14 20:45:00	333
0116-0029	2017-03-14 21:00:00	3
0116-0029	2017-03-14 21:15:00	40
0116-0029	2017-03-14 21:30:00	18
0116-0029	2017-03-14 21:45:00	73
0116-0029	2017-03-14 22:00:00	0
0116-0029	2017-03-14 22:15:00	0
0116-0029	2017-03-14 22:30:00	0
0116-0029	2017-03-14 22:45:00	0
0116-0029	2017-03-14 23:00:00	0
0116-0029	2017-03-14 23:15:00	0
0116-0029	2017-03-14 23:30:00	0
0116-0029	2017-03-14 23:45:00	0
0116-0029	2017-03-15 00:00:00	0
0116-0029	2017-03-15 00:15:00	0
0116-0029	2017-03-15 00:30:00	0
0116-0029	2017-03-15 00:45:00	0
0116-0029	2017-03-15 01:00:00	0
0116-0029	2017-03-15 01:15:00	0
0116-0029	2017-03-15 01:30:00	0
0116-0029	2017-03-15 01:45:00	0
0116-0029	2017-03-15 02:00:00	0
0116-0029	2017-03-15 02:15:00	0
0116-0029	2017-03-15 02:30:00	0
0116-0029	2017-03-15 02:45:00	0
0116-0029	2017-03-15 03:00:00	0
0116-0029	2017-03-15 03:15:00	6
0116-0029	2017-03-15 03:30:00	0
0116-0029	2017-03-15 03:45:00	0
0116-0029	2017-03-15 04:00:00	0
0116-0029	2017-03-15 04:15:00	0
0116-0029	2017-03-15 04:30:00	0
0116-0029	2017-03-15 04:45:00	0
0116-0029	2017-03-15 05:00:00	0
0116-0029	2017-03-15 05:15:00	44
0116-0029	2017-03-15 05:30:00	0
0116-0029	2017-03-15 05:45:00	0
0116-0029	2017-03-15 06:00:00	0
0116-0029	2017-03-15 06:15:00	0
0116-0029	2017-03-15 06:30:00	0
0116-0029	2017-03-15 06:45:00	0
0116-0029	2017-03-15 07:00:00	11
0116-0029	2017-03-15 07:15:00	86
0116-0029	2017-03-15 07:30:00	104
0116-0029	2017-03-15 07:45:00	567
0116-0029	2017-03-15 08:00:00	33
0116-0029	2017-03-15 08:15:00	34
0116-0029	2017-03-15 08:30:00	443
0116-0029	2017-03-15 08:45:00	532
0116-0029	2017-03-15 09:00:00	221
0116-0029	2017-03-15 09:15:00	76
0116-0029	2017-03-15 09:30:00	134
0116-0029	2017-03-15 09:45:00	133
0116-0029	2017-03-15 10:00:00	151
0116-0029	2017-03-15 10:15:00	185
0116-0029	2017-03-15 10:30:00	63
0116-0029	2017-03-15 10:45:00	187
0116-0029	2017-03-15 11:00:00	287
0116-0029	2017-03-15 11:15:00	389
0116-0029	2017-03-15 11:30:00	73
0116-0029	2017-03-15 11:45:00	224
0116-0029	2017-03-15 12:00:00	103
0116-0029	2017-03-15 12:15:00	54
0116-0029	2017-03-15 12:30:00	18
0116-0029	2017-03-15 12:45:00	0
0116-0029	2017-03-15 13:00:00	0
0116-0029	2017-03-15 13:15:00	137
0116-0029	2017-03-15 13:30:00	353
0116-0029	2017-03-15 13:45:00	795
0116-0029	2017-03-15 14:00:00	0
0116-0029	2017-03-15 14:15:00	0
0116-0029	2017-03-15 14:30:00	1023
0116-0029	2017-03-15 14:45:00	411
0116-0029	2017-03-15 15:00:00	0
0116-0029	2017-03-15 15:15:00	15
0116-0029	2017-03-15 15:30:00	32
0116-0029	2017-03-15 15:45:00	168
0116-0029	2017-03-15 16:00:00	356
0116-0029	2017-03-15 16:15:00	704
0116-0029	2017-03-15 16:30:00	627
0116-0029	2017-03-15 16:45:00	73
0116-0029	2017-03-15 17:00:00	434
0116-0029	2017-03-15 17:15:00	490
0116-0029	2017-03-15 17:30:00	1113
0116-0029	2017-03-15 17:45:00	769
0116-0029	2017-03-15 18:00:00	61
0116-0029	2017-03-15 18:15:00	199
0116-0029	2017-03-15 18:30:00	146
0116-0029	2017-03-15 18:45:00	335
0116-0029	2017-03-15 19:00:00	509
0116-0029	2017-03-15 19:15:00	0
0116-0029	2017-03-15 19:30:00	0
0116-0029	2017-03-15 19:45:00	22
0116-0029	2017-03-15 20:00:00	248
0116-0029	2017-03-15 20:15:00	835
0116-0029	2017-03-15 20:30:00	290
0116-0029	2017-03-15 20:45:00	277
0116-0029	2017-03-15 21:00:00	652
0116-0029	2017-03-15 21:15:00	137
0116-0029	2017-03-15 21:30:00	0
0116-0029	2017-03-15 21:45:00	0
0116-0029	2017-03-15 22:00:00	386
0116-0029	2017-03-15 22:15:00	0
0116-0029	2017-03-15 22:30:00	46
0116-0029	2017-03-15 22:45:00	60
0116-0029	2017-03-15 23:00:00	70
0116-0029	2017-03-15 23:15:00	0
0116-0029	2017-03-15 23:30:00	65
0116-0029	2017-03-15 23:45:00	78
0116-0029	2017-03-16 00:00:00	10
0116-0029	2017-03-16 00:15:00	15
0116-0029	2017-03-16 00:30:00	0
0116-0029	2017-03-16 00:45:00	0
0116-0029	2017-03-16 01:00:00	0
0116-0029	2017-03-16 01:15:00	0
0116-0029	2017-03-16 01:30:00	20
0116-0029	2017-03-16 01:45:00	0
0116-0029	2017-03-16 02:00:00	34
0116-0029	2017-03-16 02:15:00	0
0116-0029	2017-03-16 02:30:00	0
0116-0029	2017-03-16 02:45:00	0
0116-0029	2017-03-16 03:00:00	0
0116-0029	2017-03-16 03:15:00	13
0116-0029	2017-03-16 03:30:00	0
0116-0029	2017-03-16 03:45:00	0
0116-0029	2017-03-16 04:00:00	8
0116-0029	2017-03-16 04:15:00	0
0116-0029	2017-03-16 04:30:00	0
0116-0029	2017-03-16 04:45:00	0
0116-0029	2017-03-16 05:00:00	11
0116-0029	2017-03-16 05:15:00	0
0116-0029	2017-03-16 05:30:00	0
0116-0029	2017-03-16 05:45:00	0
0116-0029	2017-03-16 06:00:00	0
0116-0029	2017-03-16 06:15:00	8
0116-0029	2017-03-16 06:30:00	0
0116-0029	2017-03-16 06:45:00	0
0116-0029	2017-03-16 07:00:00	24
0116-0029	2017-03-16 07:15:00	18
0116-0029	2017-03-16 07:30:00	0
0116-0029	2017-03-16 07:45:00	107
0116-0029	2017-03-16 08:00:00	347
0116-0029	2017-03-16 08:15:00	79
0116-0029	2017-03-16 08:30:00	236
0116-0029	2017-03-16 08:45:00	34
0116-0029	2017-03-16 09:00:00	96
0116-0029	2017-03-16 09:15:00	194
0116-0029	2017-03-16 09:30:00	143
0116-0029	2017-03-16 09:45:00	49
0116-0029	2017-03-16 10:00:00	113
0116-0029	2017-03-16 10:15:00	179
0116-0029	2017-03-16 10:30:00	117
0116-0029	2017-03-16 10:45:00	182
0116-0029	2017-03-16 11:00:00	42
0116-0029	2017-03-16 11:15:00	49
0116-0029	2017-03-16 11:30:00	102
0116-0029	2017-03-16 11:45:00	32
0116-0029	2017-03-16 12:00:00	153
0116-0029	2017-03-16 12:15:00	10
0116-0029	2017-03-16 12:30:00	0
0116-0029	2017-03-16 12:45:00	0
0116-0029	2017-03-16 13:00:00	0
0116-0029	2017-03-16 13:15:00	0
0116-0029	2017-03-16 13:30:00	7
0116-0029	2017-03-16 13:45:00	72
0116-0029	2017-03-16 14:00:00	174
0116-0029	2017-03-16 14:15:00	76
0116-0029	2017-03-16 14:30:00	117
0116-0029	2017-03-16 14:45:00	190
0116-0029	2017-03-16 15:00:00	39
0116-0029	2017-03-16 15:15:00	151
0116-0029	2017-03-16 15:30:00	62
0116-0029	2017-03-16 15:45:00	45
0116-0029	2017-03-16 16:00:00	31
0116-0029	2017-03-16 16:15:00	495
0116-0029	2017-03-16 16:30:00	214
0116-0029	2017-03-16 16:45:00	141
0116-0029	2017-03-16 17:00:00	38
0116-0029	2017-03-16 17:15:00	291
0116-0029	2017-03-16 17:30:00	167
0116-0029	2017-03-16 17:45:00	377
0116-0029	2017-03-16 18:00:00	12
0116-0029	2017-03-16 18:15:00	0
0116-0029	2017-03-16 18:30:00	333
0116-0029	2017-03-16 18:45:00	508
0116-0029	2017-03-16 19:00:00	708
0116-0029	2017-03-16 19:15:00	6
0116-0029	2017-03-16 19:30:00	755
0116-0029	2017-03-16 19:45:00	170
0116-0029	2017-03-16 20:00:00	13
0116-0029	2017-03-16 20:15:00	0
0116-0029	2017-03-16 20:30:00	51
0116-0029	2017-03-16 20:45:00	17
0116-0029	2017-03-16 21:00:00	304
0116-0029	2017-03-16 21:15:00	687
0116-0029	2017-03-16 21:30:00	267
0116-0029	2017-03-16 21:45:00	836
0116-0029	2017-03-16 22:00:00	1219
0116-0029	2017-03-16 22:15:00	91
0116-0029	2017-03-16 22:30:00	82
0116-0029	2017-03-16 22:45:00	57
0116-0029	2017-03-16 23:00:00	105
0116-0029	2017-03-16 23:15:00	0
0116-0029	2017-03-16 23:30:00	0
0116-0029	2017-03-16 23:45:00	0
0116-0029	2017-03-17 00:00:00	0
0116-0029	2017-03-17 00:15:00	0
0116-0029	2017-03-17 00:30:00	0
0116-0029	2017-03-17 00:45:00	0
0116-0029	2017-03-17 01:00:00	0
0116-0029	2017-03-17 01:15:00	0
0116-0029	2017-03-17 01:30:00	0
0116-0029	2017-03-17 01:45:00	0
0116-0029	2017-03-17 02:00:00	0
0116-0029	2017-03-17 02:15:00	0
0116-0029	2017-03-17 02:30:00	0
0116-0029	2017-03-17 02:45:00	0
0116-0029	2017-03-17 03:00:00	0
0116-0029	2017-03-17 03:15:00	0
0116-0029	2017-03-17 03:30:00	0
0116-0029	2017-03-17 03:45:00	0
0116-0029	2017-03-17 04:00:00	0
0116-0029	2017-03-17 04:15:00	0
0116-0029	2017-03-17 04:30:00	0
0116-0029	2017-03-17 04:45:00	6
0116-0029	2017-03-17 05:00:00	35
0116-0029	2017-03-17 05:15:00	0
0116-0029	2017-03-17 05:30:00	6
0116-0029	2017-03-17 05:45:00	0
0116-0029	2017-03-17 06:00:00	0
0116-0029	2017-03-17 06:15:00	96
0116-0029	2017-03-17 06:30:00	0
0116-0029	2017-03-17 06:45:00	70
0116-0029	2017-03-17 07:00:00	33
0116-0029	2017-03-17 07:15:00	40
0116-0029	2017-03-17 07:30:00	83
0116-0029	2017-03-17 07:45:00	94
0116-0029	2017-03-17 08:00:00	1249
0116-0029	2017-03-17 08:15:00	390
0116-0029	2017-03-17 08:30:00	36
0116-0029	2017-03-17 08:45:00	89
0116-0029	2017-03-17 09:00:00	417
0116-0029	2017-03-17 09:15:00	89
0116-0029	2017-03-17 09:30:00	11
0116-0029	2017-03-17 09:45:00	98
0116-0029	2017-03-17 10:00:00	143
0116-0029	2017-03-17 10:15:00	39
0116-0029	2017-03-17 10:30:00	237
0116-0029	2017-03-17 10:45:00	251
0116-0029	2017-03-17 11:00:00	660
0116-0029	2017-03-17 11:15:00	1193
0116-0029	2017-03-17 11:30:00	28
0116-0029	2017-03-17 11:45:00	784
0116-0029	2017-03-17 12:00:00	184
0116-0029	2017-03-17 12:15:00	229
0116-0029	2017-03-17 12:30:00	446
0116-0029	2017-03-17 12:45:00	700
0116-0029	2017-03-17 13:00:00	1299
0116-0029	2017-03-17 13:15:00	55
0116-0029	2017-03-17 13:30:00	26
0116-0029	2017-03-17 13:45:00	175
0116-0029	2017-03-17 14:00:00	113
0116-0029	2017-03-17 14:15:00	188
0116-0029	2017-03-17 14:30:00	33
0116-0029	2017-03-17 14:45:00	140
0116-0029	2017-03-17 15:00:00	121
0116-0029	2017-03-17 15:15:00	108
0116-0029	2017-03-17 15:30:00	7
0116-0029	2017-03-17 15:45:00	43
0116-0029	2017-03-17 16:00:00	39
0116-0029	2017-03-17 16:15:00	411
0116-0029	2017-03-17 16:30:00	638
0116-0029	2017-03-17 16:45:00	0
0116-0029	2017-03-17 17:00:00	0
0116-0029	2017-03-17 17:15:00	80
0116-0029	2017-03-17 17:30:00	448
0116-0029	2017-03-17 17:45:00	559
0116-0029	2017-03-17 18:00:00	459
0116-0029	2017-03-17 18:15:00	25
0116-0029	2017-03-17 18:30:00	731
0116-0029	2017-03-17 18:45:00	227
0116-0029	2017-03-17 19:00:00	299
0116-0029	2017-03-17 19:15:00	239
0116-0029	2017-03-17 19:30:00	43
0116-0029	2017-03-17 19:45:00	242
0116-0029	2017-03-17 20:00:00	114
0116-0029	2017-03-17 20:15:00	0
0116-0029	2017-03-17 20:30:00	0
0116-0029	2017-03-17 20:45:00	0
0116-0029	2017-03-17 21:00:00	0
0116-0029	2017-03-17 21:15:00	73
0116-0029	2017-03-17 21:30:00	725
0116-0029	2017-03-17 21:45:00	912
0116-0029	2017-03-17 22:00:00	63
0116-0029	2017-03-17 22:15:00	0
0116-0029	2017-03-17 22:30:00	0
0116-0029	2017-03-17 22:45:00	495
0116-0029	2017-03-17 23:00:00	973
0116-0029	2017-03-17 23:15:00	276
0116-0029	2017-03-17 23:30:00	13
0116-0029	2017-03-17 23:45:00	29
0116-0029	2017-03-18 00:00:00	118
0116-0029	2017-03-18 00:15:00	15
0116-0029	2017-03-18 00:30:00	0
0116-0029	2017-03-18 00:45:00	0
0116-0029	2017-03-18 01:00:00	0
0116-0029	2017-03-18 01:15:00	0
0116-0029	2017-03-18 01:30:00	0
0116-0029	2017-03-18 01:45:00	0
0116-0029	2017-03-18 02:00:00	0
0116-0029	2017-03-18 02:15:00	0
0116-0029	2017-03-18 02:30:00	0
0116-0029	2017-03-18 02:45:00	0
0116-0029	2017-03-18 03:00:00	0
0116-0029	2017-03-18 03:15:00	0
0116-0029	2017-03-18 03:30:00	0
0116-0029	2017-03-18 03:45:00	0
0116-0029	2017-03-18 04:00:00	0
0116-0029	2017-03-18 04:15:00	0
0116-0029	2017-03-18 04:30:00	8
0116-0029	2017-03-18 04:45:00	4
0116-0029	2017-03-18 05:00:00	7
0116-0029	2017-03-18 05:15:00	0
0116-0029	2017-03-18 05:30:00	0
0116-0029	2017-03-18 05:45:00	0
0116-0029	2017-03-18 06:00:00	0
0116-0029	2017-03-18 06:15:00	17
0116-0029	2017-03-18 06:30:00	0
0116-0029	2017-03-18 06:45:00	14
0116-0029	2017-03-18 07:00:00	11
0116-0029	2017-03-18 07:15:00	0
0116-0029	2017-03-18 07:30:00	0
0116-0029	2017-03-18 07:45:00	0
0116-0029	2017-03-18 08:00:00	26
0116-0029	2017-03-18 08:15:00	0
0116-0029	2017-03-18 08:30:00	20
0116-0029	2017-03-18 08:45:00	0
0116-0029	2017-03-18 09:00:00	0
0116-0029	2017-03-18 09:15:00	31
0116-0029	2017-03-18 09:30:00	121
0116-0029	2017-03-18 09:45:00	1028
0116-0029	2017-03-18 10:00:00	492
0116-0029	2017-03-18 10:15:00	61
0116-0029	2017-03-18 10:30:00	440
0116-0029	2017-03-18 10:45:00	278
0116-0029	2017-03-18 11:00:00	840
0116-0029	2017-03-18 11:15:00	87
0116-0029	2017-03-18 11:30:00	130
0116-0029	2017-03-18 11:45:00	506
0116-0029	2017-03-18 12:00:00	263
0116-0029	2017-03-18 12:15:00	93
0116-0029	2017-03-18 12:30:00	251
0116-0029	2017-03-18 12:45:00	462
0116-0029	2017-03-18 13:00:00	94
0116-0029	2017-03-18 13:15:00	9
0116-0029	2017-03-18 13:30:00	152
0116-0029	2017-03-18 13:45:00	61
0116-0029	2017-03-18 14:00:00	135
0116-0029	2017-03-18 14:15:00	138
0116-0029	2017-03-18 14:30:00	8
0116-0029	2017-03-18 14:45:00	32
0116-0029	2017-03-18 15:00:00	441
0116-0029	2017-03-18 15:15:00	160
0116-0029	2017-03-18 15:30:00	220
0116-0029	2017-03-18 15:45:00	69
0116-0029	2017-03-18 16:00:00	304
0116-0029	2017-03-18 16:15:00	1308
0116-0029	2017-03-18 16:30:00	393
0116-0029	2017-03-18 16:45:00	543
0116-0029	2017-03-18 17:00:00	928
0116-0029	2017-03-18 17:15:00	854
0116-0029	2017-03-18 17:30:00	331
0116-0029	2017-03-18 17:45:00	214
0116-0029	2017-03-18 18:00:00	23
0116-0029	2017-03-18 18:15:00	357
0116-0029	2017-03-18 18:30:00	451
0116-0029	2017-03-18 18:45:00	185
0116-0029	2017-03-18 19:00:00	188
0116-0029	2017-03-18 19:15:00	318
0116-0029	2017-03-18 19:30:00	271
0116-0029	2017-03-18 19:45:00	255
0116-0029	2017-03-18 20:00:00	75
0116-0029	2017-03-18 20:15:00	225
0116-0029	2017-03-18 20:30:00	314
0116-0029	2017-03-18 20:45:00	167
0116-0029	2017-03-18 21:00:00	24
0116-0029	2017-03-18 21:15:00	132
0116-0029	2017-03-18 21:30:00	129
0116-0029	2017-03-18 21:45:00	452
0116-0029	2017-03-18 22:00:00	51
0116-0029	2017-03-18 22:15:00	240
0116-0029	2017-03-18 22:30:00	692
0116-0029	2017-03-18 22:45:00	168
0116-0029	2017-03-18 23:00:00	0
0116-0029	2017-03-18 23:15:00	402
0116-0029	2017-03-18 23:30:00	497
0116-0029	2017-03-18 23:45:00	0
0116-0029	2017-03-19 00:00:00	49
0116-0029	2017-03-19 00:15:00	8
0116-0029	2017-03-19 00:30:00	14
0116-0029	2017-03-19 00:45:00	31
0116-0029	2017-03-19 01:00:00	9
0116-0029	2017-03-19 01:15:00	98
0116-0029	2017-03-19 01:30:00	0
0116-0029	2017-03-19 01:45:00	0
0116-0029	2017-03-19 02:00:00	0
0116-0029	2017-03-19 02:15:00	0
0116-0029	2017-03-19 02:30:00	0
0116-0029	2017-03-19 02:45:00	0
0116-0029	2017-03-19 03:00:00	0
0116-0029	2017-03-19 03:15:00	0
0116-0029	2017-03-19 03:30:00	0
0116-0029	2017-03-19 03:45:00	8
0116-0029	2017-03-19 04:00:00	0
0116-0029	2017-03-19 04:15:00	0
0116-0029	2017-03-19 04:30:00	0
0116-0029	2017-03-19 04:45:00	0
0116-0029	2017-03-19 05:00:00	0
0116-0029	2017-03-19 05:15:00	0
0116-0029	2017-03-19 05:30:00	0
0116-0029	2017-03-19 05:45:00	12
0116-0029	2017-03-19 06:00:00	0
0116-0029	2017-03-19 06:15:00	0
0116-0029	2017-03-19 06:30:00	9
0116-0029	2017-03-19 06:45:00	4
0116-0029	2017-03-19 07:00:00	0
0116-0029	2017-03-19 07:15:00	0
0116-0029	2017-03-19 07:30:00	0
0116-0029	2017-03-19 07:45:00	0
0116-0029	2017-03-19 08:00:00	7
0116-0029	2017-03-19 08:15:00	42
0116-0029	2017-03-19 08:30:00	0
0116-0029	2017-03-19 08:45:00	0
0116-0029	2017-03-19 09:00:00	0
0116-0029	2017-03-19 09:15:00	0
0116-0029	2017-03-19 09:30:00	0
0116-0029	2017-03-19 09:45:00	94
0116-0029	2017-03-19 10:00:00	556
0116-0029	2017-03-19 10:15:00	437
0116-0029	2017-03-19 10:30:00	78
0116-0029	2017-03-19 10:45:00	829
0116-0029	2017-03-19 11:00:00	516
0116-0029	2017-03-19 11:15:00	223
0116-0029	2017-03-19 11:30:00	125
0116-0029	2017-03-19 11:45:00	935
0116-0029	2017-03-19 12:00:00	324
0116-0029	2017-03-19 12:15:00	123
0116-0029	2017-03-19 12:30:00	365
0116-0029	2017-03-19 12:45:00	420
0116-0029	2017-03-19 13:00:00	126
0116-0029	2017-03-19 13:15:00	58
0116-0029	2017-03-19 13:30:00	9
0116-0029	2017-03-19 13:45:00	126
0116-0029	2017-03-19 14:00:00	87
0116-0029	2017-03-19 14:15:00	120
0116-0029	2017-03-19 14:30:00	17
0116-0029	2017-03-19 14:45:00	123
0116-0029	2017-03-19 15:00:00	336
0116-0029	2017-03-19 15:15:00	166
0116-0029	2017-03-19 15:30:00	234
0116-0029	2017-03-19 15:45:00	656
0116-0029	2017-03-19 16:00:00	0
0116-0029	2017-03-19 16:15:00	0
0116-0029	2017-03-19 16:30:00	0
0116-0029	2017-03-19 16:45:00	0
0116-0029	2017-03-19 17:00:00	288
0116-0029	2017-03-19 17:15:00	60
0116-0029	2017-03-19 17:30:00	0
0116-0029	2017-03-19 17:45:00	115
0116-0029	2017-03-19 18:00:00	776
0116-0029	2017-03-19 18:15:00	440
0116-0029	2017-03-19 18:30:00	1103
0116-0029	2017-03-19 18:45:00	167
0116-0029	2017-03-19 19:00:00	0
0116-0029	2017-03-19 19:15:00	0
0116-0029	2017-03-19 19:30:00	0
0116-0029	2017-03-19 19:45:00	0
0116-0029	2017-03-19 20:00:00	0
0116-0029	2017-03-19 20:15:00	55
0116-0029	2017-03-19 20:30:00	478
0116-0029	2017-03-19 20:45:00	672
0116-0029	2017-03-19 21:00:00	12
0116-0029	2017-03-19 21:15:00	1094
0116-0029	2017-03-19 21:30:00	1043
0116-0029	2017-03-19 21:45:00	484
0116-0029	2017-03-19 22:00:00	21
0116-0029	2017-03-19 22:15:00	0
0116-0029	2017-03-19 22:30:00	11
0116-0029	2017-03-19 22:45:00	92
0116-0029	2017-03-19 23:00:00	0
0116-0029	2017-03-19 23:15:00	53
0116-0029	2017-03-19 23:30:00	85
0116-0029	2017-03-19 23:45:00	42
0116-0029	2017-03-20 00:00:00	24
0116-0029	2017-03-20 00:15:00	0
0116-0029	2017-03-20 00:30:00	0
0116-0029	2017-03-20 00:45:00	0
0116-0029	2017-03-20 01:00:00	0
0116-0029	2017-03-20 01:15:00	0
0116-0029	2017-03-20 01:30:00	9
0116-0029	2017-03-20 01:45:00	0
0116-0029	2017-03-20 02:00:00	0
0116-0029	2017-03-20 02:15:00	0
0116-0029	2017-03-20 02:30:00	0
0116-0029	2017-03-20 02:45:00	0
0116-0029	2017-03-20 03:00:00	0
0116-0029	2017-03-20 03:15:00	21
0116-0029	2017-03-20 03:30:00	0
0116-0029	2017-03-20 03:45:00	0
0116-0029	2017-03-20 04:00:00	0
0116-0029	2017-03-20 04:15:00	0
0116-0029	2017-03-20 04:30:00	0
0116-0029	2017-03-20 04:45:00	0
0116-0029	2017-03-20 05:00:00	0
0116-0029	2017-03-20 05:15:00	0
0116-0029	2017-03-20 05:30:00	0
0116-0029	2017-03-20 05:45:00	8
0116-0029	2017-03-20 06:00:00	0
0116-0029	2017-03-20 06:15:00	0
0116-0029	2017-03-20 06:30:00	22
0116-0029	2017-03-20 06:45:00	7
0116-0029	2017-03-20 07:00:00	16
0116-0029	2017-03-20 07:15:00	28
0116-0029	2017-03-20 07:30:00	39
0116-0029	2017-03-20 07:45:00	244
0116-0029	2017-03-20 08:00:00	289
0116-0029	2017-03-20 08:15:00	0
0116-0029	2017-03-20 08:30:00	63
0116-0029	2017-03-20 08:45:00	440
0116-0029	2017-03-20 09:00:00	578
0116-0029	2017-03-20 09:15:00	95
0116-0029	2017-03-20 09:30:00	8
0116-0029	2017-03-20 09:45:00	123
0116-0029	2017-03-20 10:00:00	251
0116-0029	2017-03-20 10:15:00	82
0116-0029	2017-03-20 10:30:00	24
0116-0029	2017-03-20 10:45:00	252
0116-0029	2017-03-20 11:00:00	336
0116-0029	2017-03-20 11:15:00	53
0116-0029	2017-03-20 11:30:00	158
0116-0029	2017-03-20 11:45:00	272
0116-0029	2017-03-20 12:00:00	230
0116-0029	2017-03-20 12:15:00	219
0116-0029	2017-03-20 12:30:00	882
0116-0029	2017-03-20 12:45:00	71
0116-0029	2017-03-20 13:00:00	0
0116-0029	2017-03-20 13:15:00	9
0116-0029	2017-03-20 13:30:00	89
0116-0029	2017-03-20 13:45:00	0
0116-0029	2017-03-20 14:00:00	0
0116-0029	2017-03-20 14:15:00	0
0116-0029	2017-03-20 14:30:00	0
0116-0029	2017-03-20 14:45:00	0
0116-0029	2017-03-20 15:00:00	0
0116-0029	2017-03-20 15:15:00	0
0116-0029	2017-03-20 15:30:00	0
0116-0029	2017-03-20 15:45:00	0
0116-0029	2017-03-20 16:00:00	0
0116-0029	2017-03-20 16:15:00	0
0116-0029	2017-03-20 16:30:00	0
0116-0029	2017-03-20 16:45:00	0
0116-0029	2017-03-20 17:00:00	0
0116-0029	2017-03-20 17:15:00	0
0116-0029	2017-03-20 17:30:00	0
0116-0029	2017-03-20 17:45:00	0
0116-0029	2017-03-20 18:00:00	0
0116-0029	2017-03-20 18:15:00	0
0116-0029	2017-03-20 18:30:00	0
0116-0029	2017-03-20 18:45:00	0
0116-0029	2017-03-20 19:00:00	0
0116-0029	2017-03-20 19:15:00	0
0116-0029	2017-03-20 19:30:00	0
0116-0029	2017-03-20 19:45:00	0
0116-0029	2017-03-20 20:00:00	0
0116-0029	2017-03-20 20:15:00	0
0116-0029	2017-03-20 20:30:00	0
0116-0029	2017-03-20 20:45:00	0
0116-0029	2017-03-20 21:00:00	0
0116-0029	2017-03-20 21:15:00	0
0116-0029	2017-03-20 21:30:00	0
0116-0029	2017-03-20 21:45:00	0
0116-0029	2017-03-20 22:00:00	0
0116-0029	2017-03-20 22:15:00	0
0116-0029	2017-03-20 22:30:00	0
0116-0029	2017-03-20 22:45:00	0
0116-0029	2017-03-20 23:00:00	0
0116-0029	2017-03-20 23:15:00	0
0116-0029	2017-03-20 23:30:00	0
0116-0029	2017-03-20 23:45:00	0
