## Supplementary Data 2 for "Digital phenotyping by consumer wearables identifies sleep-associated markers of cardiovascular disease risk and biological aging": ActivityTable_0116-0032-NHC.tsv

0116-0032	2016-10-21 00:00:00	0
0116-0032	2016-10-21 00:15:00	0
0116-0032	2016-10-21 00:30:00	0
0116-0032	2016-10-21 00:45:00	0
0116-0032	2016-10-21 01:00:00	0
0116-0032	2016-10-21 01:15:00	0
0116-0032	2016-10-21 01:30:00	0
0116-0032	2016-10-21 01:45:00	0
0116-0032	2016-10-21 02:00:00	0
0116-0032	2016-10-21 02:15:00	0
0116-0032	2016-10-21 02:30:00	0
0116-0032	2016-10-21 02:45:00	0
0116-0032	2016-10-21 03:00:00	0
0116-0032	2016-10-21 03:15:00	0
0116-0032	2016-10-21 03:30:00	0
0116-0032	2016-10-21 03:45:00	0
0116-0032	2016-10-21 04:00:00	0
0116-0032	2016-10-21 04:15:00	0
0116-0032	2016-10-21 04:30:00	0
0116-0032	2016-10-21 04:45:00	0
0116-0032	2016-10-21 05:00:00	0
0116-0032	2016-10-21 05:15:00	0
0116-0032	2016-10-21 05:30:00	0
0116-0032	2016-10-21 05:45:00	0
0116-0032	2016-10-21 06:00:00	0
0116-0032	2016-10-21 06:15:00	0
0116-0032	2016-10-21 06:30:00	0
0116-0032	2016-10-21 06:45:00	0
0116-0032	2016-10-21 07:00:00	0
0116-0032	2016-10-21 07:15:00	0
0116-0032	2016-10-21 07:30:00	0
0116-0032	2016-10-21 07:45:00	0
0116-0032	2016-10-21 08:00:00	0
0116-0032	2016-10-21 08:15:00	0
0116-0032	2016-10-21 08:30:00	0
0116-0032	2016-10-21 08:45:00	0
0116-0032	2016-10-21 09:00:00	0
0116-0032	2016-10-21 09:15:00	0
0116-0032	2016-10-21 09:30:00	0
0116-0032	2016-10-21 09:45:00	50
0116-0032	2016-10-21 10:00:00	0
0116-0032	2016-10-21 10:15:00	0
0116-0032	2016-10-21 10:30:00	0
0116-0032	2016-10-21 10:45:00	0
0116-0032	2016-10-21 11:00:00	0
0116-0032	2016-10-21 11:15:00	202
0116-0032	2016-10-21 11:30:00	149
0116-0032	2016-10-21 11:45:00	7
0116-0032	2016-10-21 12:00:00	366
0116-0032	2016-10-21 12:15:00	322
0116-0032	2016-10-21 12:30:00	0
0116-0032	2016-10-21 12:45:00	0
0116-0032	2016-10-21 13:00:00	0
0116-0032	2016-10-21 13:15:00	621
0116-0032	2016-10-21 13:30:00	493
0116-0032	2016-10-21 13:45:00	24
0116-0032	2016-10-21 14:00:00	19
0116-0032	2016-10-21 14:15:00	0
0116-0032	2016-10-21 14:30:00	650
0116-0032	2016-10-21 14:45:00	80
0116-0032	2016-10-21 15:00:00	67
0116-0032	2016-10-21 15:15:00	93
0116-0032	2016-10-21 15:30:00	25
0116-0032	2016-10-21 15:45:00	0
0116-0032	2016-10-21 16:00:00	8
0116-0032	2016-10-21 16:15:00	6
0116-0032	2016-10-21 16:30:00	0
0116-0032	2016-10-21 16:45:00	94
0116-0032	2016-10-21 17:00:00	17
0116-0032	2016-10-21 17:15:00	0
0116-0032	2016-10-21 17:30:00	0
0116-0032	2016-10-21 17:45:00	0
0116-0032	2016-10-21 18:00:00	0
0116-0032	2016-10-21 18:15:00	245
0116-0032	2016-10-21 18:30:00	108
0116-0032	2016-10-21 18:45:00	15
0116-0032	2016-10-21 19:00:00	86
0116-0032	2016-10-21 19:15:00	167
0116-0032	2016-10-21 19:30:00	64
0116-0032	2016-10-21 19:45:00	102
0116-0032	2016-10-21 20:00:00	210
0116-0032	2016-10-21 20:15:00	375
0116-0032	2016-10-21 20:30:00	29
0116-0032	2016-10-21 20:45:00	7
0116-0032	2016-10-21 21:00:00	24
0116-0032	2016-10-21 21:15:00	0
0116-0032	2016-10-21 21:30:00	0
0116-0032	2016-10-21 21:45:00	0
0116-0032	2016-10-21 22:00:00	29
0116-0032	2016-10-21 22:15:00	9
0116-0032	2016-10-21 22:30:00	4
0116-0032	2016-10-21 22:45:00	17
0116-0032	2016-10-21 23:00:00	53
0116-0032	2016-10-21 23:15:00	24
0116-0032	2016-10-21 23:30:00	13
0116-0032	2016-10-21 23:45:00	481
0116-0032	2016-10-22 00:00:00	116
0116-0032	2016-10-22 00:15:00	81
0116-0032	2016-10-22 00:30:00	0
0116-0032	2016-10-22 00:45:00	0
0116-0032	2016-10-22 01:00:00	0
0116-0032	2016-10-22 01:15:00	7
0116-0032	2016-10-22 01:30:00	0
0116-0032	2016-10-22 01:45:00	0
0116-0032	2016-10-22 02:00:00	0
0116-0032	2016-10-22 02:15:00	0
0116-0032	2016-10-22 02:30:00	0
0116-0032	2016-10-22 02:45:00	0
0116-0032	2016-10-22 03:00:00	0
0116-0032	2016-10-22 03:15:00	0
0116-0032	2016-10-22 03:30:00	0
0116-0032	2016-10-22 03:45:00	0
0116-0032	2016-10-22 04:00:00	0
0116-0032	2016-10-22 04:15:00	0
0116-0032	2016-10-22 04:30:00	7
0116-0032	2016-10-22 04:45:00	0
0116-0032	2016-10-22 05:00:00	0
0116-0032	2016-10-22 05:15:00	0
0116-0032	2016-10-22 05:30:00	0
0116-0032	2016-10-22 05:45:00	0
0116-0032	2016-10-22 06:00:00	0
0116-0032	2016-10-22 06:15:00	0
0116-0032	2016-10-22 06:30:00	0
0116-0032	2016-10-22 06:45:00	12
0116-0032	2016-10-22 07:00:00	59
0116-0032	2016-10-22 07:15:00	320
0116-0032	2016-10-22 07:30:00	326
0116-0032	2016-10-22 07:45:00	289
0116-0032	2016-10-22 08:00:00	181
0116-0032	2016-10-22 08:15:00	411
0116-0032	2016-10-22 08:30:00	142
0116-0032	2016-10-22 08:45:00	110
0116-0032	2016-10-22 09:00:00	272
0116-0032	2016-10-22 09:15:00	48
0116-0032	2016-10-22 09:30:00	221
0116-0032	2016-10-22 09:45:00	812
0116-0032	2016-10-22 10:00:00	1120
0116-0032	2016-10-22 10:15:00	769
0116-0032	2016-10-22 10:30:00	1026
0116-0032	2016-10-22 10:45:00	566
0116-0032	2016-10-22 11:00:00	1161
0116-0032	2016-10-22 11:15:00	766
0116-0032	2016-10-22 11:30:00	0
0116-0032	2016-10-22 11:45:00	8
0116-0032	2016-10-22 12:00:00	230
0116-0032	2016-10-22 12:15:00	277
0116-0032	2016-10-22 12:30:00	165
0116-0032	2016-10-22 12:45:00	119
0116-0032	2016-10-22 13:00:00	218
0116-0032	2016-10-22 13:15:00	175
0116-0032	2016-10-22 13:30:00	204
0116-0032	2016-10-22 13:45:00	354
0116-0032	2016-10-22 14:00:00	431
0116-0032	2016-10-22 14:15:00	400
0116-0032	2016-10-22 14:30:00	508
0116-0032	2016-10-22 14:45:00	568
0116-0032	2016-10-22 15:00:00	461
0116-0032	2016-10-22 15:15:00	25
0116-0032	2016-10-22 15:30:00	12
0116-0032	2016-10-22 15:45:00	0
0116-0032	2016-10-22 16:00:00	29
0116-0032	2016-10-22 16:15:00	57
0116-0032	2016-10-22 16:30:00	6
0116-0032	2016-10-22 16:45:00	156
0116-0032	2016-10-22 17:00:00	106
0116-0032	2016-10-22 17:15:00	25
0116-0032	2016-10-22 17:30:00	39
0116-0032	2016-10-22 17:45:00	0
0116-0032	2016-10-22 18:00:00	0
0116-0032	2016-10-22 18:15:00	7
0116-0032	2016-10-22 18:30:00	0
0116-0032	2016-10-22 18:45:00	46
0116-0032	2016-10-22 19:00:00	18
0116-0032	2016-10-22 19:15:00	0
0116-0032	2016-10-22 19:30:00	0
0116-0032	2016-10-22 19:45:00	36
0116-0032	2016-10-22 20:00:00	102
0116-0032	2016-10-22 20:15:00	119
0116-0032	2016-10-22 20:30:00	76
0116-0032	2016-10-22 20:45:00	25
0116-0032	2016-10-22 21:00:00	65
0116-0032	2016-10-22 21:15:00	57
0116-0032	2016-10-22 21:30:00	23
0116-0032	2016-10-22 21:45:00	0
0116-0032	2016-10-22 22:00:00	51
0116-0032	2016-10-22 22:15:00	582
0116-0032	2016-10-22 22:30:00	206
0116-0032	2016-10-22 22:45:00	14
0116-0032	2016-10-22 23:00:00	81
0116-0032	2016-10-22 23:15:00	96
0116-0032	2016-10-22 23:30:00	350
0116-0032	2016-10-22 23:45:00	105
0116-0032	2016-10-23 00:00:00	5
0116-0032	2016-10-23 00:15:00	39
0116-0032	2016-10-23 00:30:00	0
0116-0032	2016-10-23 00:45:00	0
0116-0032	2016-10-23 01:00:00	0
0116-0032	2016-10-23 01:15:00	0
0116-0032	2016-10-23 01:30:00	0
0116-0032	2016-10-23 01:45:00	0
0116-0032	2016-10-23 02:00:00	0
0116-0032	2016-10-23 02:15:00	0
0116-0032	2016-10-23 02:30:00	0
0116-0032	2016-10-23 02:45:00	0
0116-0032	2016-10-23 03:00:00	0
0116-0032	2016-10-23 03:15:00	0
0116-0032	2016-10-23 03:30:00	0
0116-0032	2016-10-23 03:45:00	0
0116-0032	2016-10-23 04:00:00	0
0116-0032	2016-10-23 04:15:00	0
0116-0032	2016-10-23 04:30:00	0
0116-0032	2016-10-23 04:45:00	0
0116-0032	2016-10-23 05:00:00	0
0116-0032	2016-10-23 05:15:00	0
0116-0032	2016-10-23 05:30:00	0
0116-0032	2016-10-23 05:45:00	0
0116-0032	2016-10-23 06:00:00	0
0116-0032	2016-10-23 06:15:00	0
0116-0032	2016-10-23 06:30:00	78
0116-0032	2016-10-23 06:45:00	0
0116-0032	2016-10-23 07:00:00	216
0116-0032	2016-10-23 07:15:00	385
0116-0032	2016-10-23 07:30:00	77
0116-0032	2016-10-23 07:45:00	221
0116-0032	2016-10-23 08:00:00	404
0116-0032	2016-10-23 08:15:00	265
0116-0032	2016-10-23 08:30:00	156
0116-0032	2016-10-23 08:45:00	74
0116-0032	2016-10-23 09:00:00	0
0116-0032	2016-10-23 09:15:00	12
0116-0032	2016-10-23 09:30:00	37
0116-0032	2016-10-23 09:45:00	15
0116-0032	2016-10-23 10:00:00	185
0116-0032	2016-10-23 10:15:00	226
0116-0032	2016-10-23 10:30:00	322
0116-0032	2016-10-23 10:45:00	20
0116-0032	2016-10-23 11:00:00	85
0116-0032	2016-10-23 11:15:00	66
0116-0032	2016-10-23 11:30:00	26
0116-0032	2016-10-23 11:45:00	28
0116-0032	2016-10-23 12:00:00	113
0116-0032	2016-10-23 12:15:00	91
0116-0032	2016-10-23 12:30:00	37
0116-0032	2016-10-23 12:45:00	82
0116-0032	2016-10-23 13:00:00	177
0116-0032	2016-10-23 13:15:00	79
0116-0032	2016-10-23 13:30:00	68
0116-0032	2016-10-23 13:45:00	54
0116-0032	2016-10-23 14:00:00	19
0116-0032	2016-10-23 14:15:00	551
0116-0032	2016-10-23 14:30:00	333
0116-0032	2016-10-23 14:45:00	7
0116-0032	2016-10-23 15:00:00	61
0116-0032	2016-10-23 15:15:00	247
0116-0032	2016-10-23 15:30:00	172
0116-0032	2016-10-23 15:45:00	17
0116-0032	2016-10-23 16:00:00	39
0116-0032	2016-10-23 16:15:00	40
0116-0032	2016-10-23 16:30:00	158
0116-0032	2016-10-23 16:45:00	38
0116-0032	2016-10-23 17:00:00	0
0116-0032	2016-10-23 17:15:00	305
0116-0032	2016-10-23 17:30:00	291
0116-0032	2016-10-23 17:45:00	252
0116-0032	2016-10-23 18:00:00	202
0116-0032	2016-10-23 18:15:00	7
0116-0032	2016-10-23 18:30:00	20
0116-0032	2016-10-23 18:45:00	0
0116-0032	2016-10-23 19:00:00	408
0116-0032	2016-10-23 19:15:00	85
0116-0032	2016-10-23 19:30:00	682
0116-0032	2016-10-23 19:45:00	392
0116-0032	2016-10-23 20:00:00	81
0116-0032	2016-10-23 20:15:00	210
0116-0032	2016-10-23 20:30:00	172
0116-0032	2016-10-23 20:45:00	99
0116-0032	2016-10-23 21:00:00	7
0116-0032	2016-10-23 21:15:00	7
0116-0032	2016-10-23 21:30:00	0
0116-0032	2016-10-23 21:45:00	0
0116-0032	2016-10-23 22:00:00	40
0116-0032	2016-10-23 22:15:00	45
0116-0032	2016-10-23 22:30:00	240
0116-0032	2016-10-23 22:45:00	274
0116-0032	2016-10-23 23:00:00	21
0116-0032	2016-10-23 23:15:00	132
0116-0032	2016-10-23 23:30:00	358
0116-0032	2016-10-23 23:45:00	31
0116-0032	2016-10-24 00:00:00	0
0116-0032	2016-10-24 00:15:00	71
0116-0032	2016-10-24 00:30:00	144
0116-0032	2016-10-24 00:45:00	111
0116-0032	2016-10-24 01:00:00	110
0116-0032	2016-10-24 01:15:00	0
0116-0032	2016-10-24 01:30:00	0
0116-0032	2016-10-24 01:45:00	0
0116-0032	2016-10-24 02:00:00	0
0116-0032	2016-10-24 02:15:00	0
0116-0032	2016-10-24 02:30:00	0
0116-0032	2016-10-24 02:45:00	0
0116-0032	2016-10-24 03:00:00	0
0116-0032	2016-10-24 03:15:00	0
0116-0032	2016-10-24 03:30:00	0
0116-0032	2016-10-24 03:45:00	0
0116-0032	2016-10-24 04:00:00	0
0116-0032	2016-10-24 04:15:00	20
0116-0032	2016-10-24 04:30:00	0
0116-0032	2016-10-24 04:45:00	0
0116-0032	2016-10-24 05:00:00	0
0116-0032	2016-10-24 05:15:00	0
0116-0032	2016-10-24 05:30:00	0
0116-0032	2016-10-24 05:45:00	0
0116-0032	2016-10-24 06:00:00	0
0116-0032	2016-10-24 06:15:00	0
0116-0032	2016-10-24 06:30:00	0
0116-0032	2016-10-24 06:45:00	113
0116-0032	2016-10-24 07:00:00	0
0116-0032	2016-10-24 07:15:00	66
0116-0032	2016-10-24 07:30:00	0
0116-0032	2016-10-24 07:45:00	419
0116-0032	2016-10-24 08:00:00	244
0116-0032	2016-10-24 08:15:00	152
0116-0032	2016-10-24 08:30:00	147
0116-0032	2016-10-24 08:45:00	158
0116-0032	2016-10-24 09:00:00	0
0116-0032	2016-10-24 09:15:00	0
0116-0032	2016-10-24 09:30:00	269
0116-0032	2016-10-24 09:45:00	63
0116-0032	2016-10-24 10:00:00	136
0116-0032	2016-10-24 10:15:00	66
0116-0032	2016-10-24 10:30:00	132
0116-0032	2016-10-24 10:45:00	413
0116-0032	2016-10-24 11:00:00	8
0116-0032	2016-10-24 11:15:00	29
0116-0032	2016-10-24 11:30:00	23
0116-0032	2016-10-24 11:45:00	34
0116-0032	2016-10-24 12:00:00	208
0116-0032	2016-10-24 12:15:00	39
0116-0032	2016-10-24 12:30:00	707
0116-0032	2016-10-24 12:45:00	31
0116-0032	2016-10-24 13:00:00	12
0116-0032	2016-10-24 13:15:00	114
0116-0032	2016-10-24 13:30:00	576
0116-0032	2016-10-24 13:45:00	193
0116-0032	2016-10-24 14:00:00	112
0116-0032	2016-10-24 14:15:00	28
0116-0032	2016-10-24 14:30:00	246
0116-0032	2016-10-24 14:45:00	7
0116-0032	2016-10-24 15:00:00	19
0116-0032	2016-10-24 15:15:00	0
0116-0032	2016-10-24 15:30:00	147
0116-0032	2016-10-24 15:45:00	7
0116-0032	2016-10-24 16:00:00	85
0116-0032	2016-10-24 16:15:00	98
0116-0032	2016-10-24 16:30:00	10
0116-0032	2016-10-24 16:45:00	36
0116-0032	2016-10-24 17:00:00	149
0116-0032	2016-10-24 17:15:00	20
0116-0032	2016-10-24 17:30:00	40
0116-0032	2016-10-24 17:45:00	23
0116-0032	2016-10-24 18:00:00	4
0116-0032	2016-10-24 18:15:00	0
0116-0032	2016-10-24 18:30:00	26
0116-0032	2016-10-24 18:45:00	353
0116-0032	2016-10-24 19:00:00	121
0116-0032	2016-10-24 19:15:00	171
0116-0032	2016-10-24 19:30:00	165
0116-0032	2016-10-24 19:45:00	106
0116-0032	2016-10-24 20:00:00	149
0116-0032	2016-10-24 20:15:00	17
0116-0032	2016-10-24 20:30:00	191
0116-0032	2016-10-24 20:45:00	5
0116-0032	2016-10-24 21:00:00	113
0116-0032	2016-10-24 21:15:00	106
0116-0032	2016-10-24 21:30:00	347
0116-0032	2016-10-24 21:45:00	554
0116-0032	2016-10-24 22:00:00	519
0116-0032	2016-10-24 22:15:00	473
0116-0032	2016-10-24 22:30:00	43
0116-0032	2016-10-24 22:45:00	54
0116-0032	2016-10-24 23:00:00	0
0116-0032	2016-10-24 23:15:00	17
0116-0032	2016-10-24 23:30:00	0
0116-0032	2016-10-24 23:45:00	0
0116-0032	2016-10-25 00:00:00	0
0116-0032	2016-10-25 00:15:00	72
0116-0032	2016-10-25 00:30:00	0
0116-0032	2016-10-25 00:45:00	0
0116-0032	2016-10-25 01:00:00	5
0116-0032	2016-10-25 01:15:00	396
0116-0032	2016-10-25 01:30:00	320
0116-0032	2016-10-25 01:45:00	97
0116-0032	2016-10-25 02:00:00	0
0116-0032	2016-10-25 02:15:00	0
0116-0032	2016-10-25 02:30:00	0
0116-0032	2016-10-25 02:45:00	0
0116-0032	2016-10-25 03:00:00	0
0116-0032	2016-10-25 03:15:00	0
0116-0032	2016-10-25 03:30:00	0
0116-0032	2016-10-25 03:45:00	0
0116-0032	2016-10-25 04:00:00	8
0116-0032	2016-10-25 04:15:00	0
0116-0032	2016-10-25 04:30:00	0
0116-0032	2016-10-25 04:45:00	0
0116-0032	2016-10-25 05:00:00	0
0116-0032	2016-10-25 05:15:00	0
0116-0032	2016-10-25 05:30:00	7
0116-0032	2016-10-25 05:45:00	0
0116-0032	2016-10-25 06:00:00	0
0116-0032	2016-10-25 06:15:00	0
0116-0032	2016-10-25 06:30:00	0
0116-0032	2016-10-25 06:45:00	5
0116-0032	2016-10-25 07:00:00	0
0116-0032	2016-10-25 07:15:00	0
0116-0032	2016-10-25 07:30:00	13
0116-0032	2016-10-25 07:45:00	38
0116-0032	2016-10-25 08:00:00	0
0116-0032	2016-10-25 08:15:00	255
0116-0032	2016-10-25 08:30:00	236
0116-0032	2016-10-25 08:45:00	205
0116-0032	2016-10-25 09:00:00	0
0116-0032	2016-10-25 09:15:00	0
0116-0032	2016-10-25 09:30:00	148
0116-0032	2016-10-25 09:45:00	135
0116-0032	2016-10-25 10:00:00	31
0116-0032	2016-10-25 10:15:00	39
0116-0032	2016-10-25 10:30:00	231
0116-0032	2016-10-25 10:45:00	281
0116-0032	2016-10-25 11:00:00	127
0116-0032	2016-10-25 11:15:00	167
0116-0032	2016-10-25 11:30:00	88
0116-0032	2016-10-25 11:45:00	43
0116-0032	2016-10-25 12:00:00	9
0116-0032	2016-10-25 12:15:00	17
0116-0032	2016-10-25 12:30:00	26
0116-0032	2016-10-25 12:45:00	7
0116-0032	2016-10-25 13:00:00	91
0116-0032	2016-10-25 13:15:00	158
0116-0032	2016-10-25 13:30:00	33
0116-0032	2016-10-25 13:45:00	16
0116-0032	2016-10-25 14:00:00	74
0116-0032	2016-10-25 14:15:00	112
0116-0032	2016-10-25 14:30:00	257
0116-0032	2016-10-25 14:45:00	37
0116-0032	2016-10-25 15:00:00	151
0116-0032	2016-10-25 15:15:00	12
0116-0032	2016-10-25 15:30:00	19
0116-0032	2016-10-25 15:45:00	0
0116-0032	2016-10-25 16:00:00	92
0116-0032	2016-10-25 16:15:00	4
0116-0032	2016-10-25 16:30:00	0
0116-0032	2016-10-25 16:45:00	231
0116-0032	2016-10-25 17:00:00	143
0116-0032	2016-10-25 17:15:00	70
0116-0032	2016-10-25 17:30:00	147
0116-0032	2016-10-25 17:45:00	0
0116-0032	2016-10-25 18:00:00	0
0116-0032	2016-10-25 18:15:00	0
0116-0032	2016-10-25 18:30:00	0
0116-0032	2016-10-25 18:45:00	0
0116-0032	2016-10-25 19:00:00	0
0116-0032	2016-10-25 19:15:00	0
0116-0032	2016-10-25 19:30:00	0
0116-0032	2016-10-25 19:45:00	0
0116-0032	2016-10-25 20:00:00	0
0116-0032	2016-10-25 20:15:00	0
0116-0032	2016-10-25 20:30:00	0
0116-0032	2016-10-25 20:45:00	0
0116-0032	2016-10-25 21:00:00	0
0116-0032	2016-10-25 21:15:00	0
0116-0032	2016-10-25 21:30:00	0
0116-0032	2016-10-25 21:45:00	0
0116-0032	2016-10-25 22:00:00	0
0116-0032	2016-10-25 22:15:00	0
0116-0032	2016-10-25 22:30:00	0
0116-0032	2016-10-25 22:45:00	0
0116-0032	2016-10-25 23:00:00	0
0116-0032	2016-10-25 23:15:00	0
0116-0032	2016-10-25 23:30:00	0
0116-0032	2016-10-25 23:45:00	0
