## Supplementary Data 2 for "Digital phenotyping by consumer wearables identifies sleep-associated markers of cardiovascular disease risk and biological aging": ActivityTable_0116-0033-NHC.tsv

0116-0033	2016-01-21 00:00:00	0
0116-0033	2016-01-21 00:15:00	0
0116-0033	2016-01-21 00:30:00	0
0116-0033	2016-01-21 00:45:00	0
0116-0033	2016-01-21 01:00:00	0
0116-0033	2016-01-21 01:15:00	0
0116-0033	2016-01-21 01:30:00	0
0116-0033	2016-01-21 01:45:00	0
0116-0033	2016-01-21 02:00:00	0
0116-0033	2016-01-21 02:15:00	0
0116-0033	2016-01-21 02:30:00	0
0116-0033	2016-01-21 02:45:00	0
0116-0033	2016-01-21 03:00:00	0
0116-0033	2016-01-21 03:15:00	0
0116-0033	2016-01-21 03:30:00	0
0116-0033	2016-01-21 03:45:00	0
0116-0033	2016-01-21 04:00:00	0
0116-0033	2016-01-21 04:15:00	0
0116-0033	2016-01-21 04:30:00	0
0116-0033	2016-01-21 04:45:00	0
0116-0033	2016-01-21 05:00:00	0
0116-0033	2016-01-21 05:15:00	0
0116-0033	2016-01-21 05:30:00	0
0116-0033	2016-01-21 05:45:00	0
0116-0033	2016-01-21 06:00:00	0
0116-0033	2016-01-21 06:15:00	0
0116-0033	2016-01-21 06:30:00	0
0116-0033	2016-01-21 06:45:00	0
0116-0033	2016-01-21 07:00:00	0
0116-0033	2016-01-21 07:15:00	0
0116-0033	2016-01-21 07:30:00	0
0116-0033	2016-01-21 07:45:00	0
0116-0033	2016-01-21 08:00:00	0
0116-0033	2016-01-21 08:15:00	0
0116-0033	2016-01-21 08:30:00	0
0116-0033	2016-01-21 08:45:00	0
0116-0033	2016-01-21 09:00:00	0
0116-0033	2016-01-21 09:15:00	0
0116-0033	2016-01-21 09:30:00	0
0116-0033	2016-01-21 09:45:00	0
0116-0033	2016-01-21 10:00:00	0
0116-0033	2016-01-21 10:15:00	0
0116-0033	2016-01-21 10:30:00	0
0116-0033	2016-01-21 10:45:00	0
0116-0033	2016-01-21 11:00:00	0
0116-0033	2016-01-21 11:15:00	0
0116-0033	2016-01-21 11:30:00	0
0116-0033	2016-01-21 11:45:00	0
0116-0033	2016-01-21 12:00:00	0
0116-0033	2016-01-21 12:15:00	0
0116-0033	2016-01-21 12:30:00	0
0116-0033	2016-01-21 12:45:00	0
0116-0033	2016-01-21 13:00:00	0
0116-0033	2016-01-21 13:15:00	0
0116-0033	2016-01-21 13:30:00	0
0116-0033	2016-01-21 13:45:00	0
0116-0033	2016-01-21 14:00:00	0
0116-0033	2016-01-21 14:15:00	0
0116-0033	2016-01-21 14:30:00	0
0116-0033	2016-01-21 14:45:00	0
0116-0033	2016-01-21 15:00:00	0
0116-0033	2016-01-21 15:15:00	0
0116-0033	2016-01-21 15:30:00	0
0116-0033	2016-01-21 15:45:00	0
0116-0033	2016-01-21 16:00:00	0
0116-0033	2016-01-21 16:15:00	0
0116-0033	2016-01-21 16:30:00	0
0116-0033	2016-01-21 16:45:00	0
0116-0033	2016-01-21 17:00:00	0
0116-0033	2016-01-21 17:15:00	0
0116-0033	2016-01-21 17:30:00	0
0116-0033	2016-01-21 17:45:00	0
0116-0033	2016-01-21 18:00:00	0
0116-0033	2016-01-21 18:15:00	0
0116-0033	2016-01-21 18:30:00	0
0116-0033	2016-01-21 18:45:00	0
0116-0033	2016-01-21 19:00:00	0
0116-0033	2016-01-21 19:15:00	0
0116-0033	2016-01-21 19:30:00	0
0116-0033	2016-01-21 19:45:00	0
0116-0033	2016-01-21 20:00:00	0
0116-0033	2016-01-21 20:15:00	0
0116-0033	2016-01-21 20:30:00	0
0116-0033	2016-01-21 20:45:00	0
0116-0033	2016-01-21 21:00:00	0
0116-0033	2016-01-21 21:15:00	0
0116-0033	2016-01-21 21:30:00	0
0116-0033	2016-01-21 21:45:00	0
0116-0033	2016-01-21 22:00:00	0
0116-0033	2016-01-21 22:15:00	0
0116-0033	2016-01-21 22:30:00	0
0116-0033	2016-01-21 22:45:00	0
0116-0033	2016-01-21 23:00:00	0
0116-0033	2016-01-21 23:15:00	0
0116-0033	2016-01-21 23:30:00	0
0116-0033	2016-01-21 23:45:00	0
0116-0033	2016-01-22 00:00:00	0
0116-0033	2016-01-22 00:15:00	0
0116-0033	2016-01-22 00:30:00	0
0116-0033	2016-01-22 00:45:00	0
0116-0033	2016-01-22 01:00:00	0
0116-0033	2016-01-22 01:15:00	0
0116-0033	2016-01-22 01:30:00	0
0116-0033	2016-01-22 01:45:00	0
0116-0033	2016-01-22 02:00:00	0
0116-0033	2016-01-22 02:15:00	0
0116-0033	2016-01-22 02:30:00	0
0116-0033	2016-01-22 02:45:00	0
0116-0033	2016-01-22 03:00:00	0
0116-0033	2016-01-22 03:15:00	0
0116-0033	2016-01-22 03:30:00	0
0116-0033	2016-01-22 03:45:00	0
0116-0033	2016-01-22 04:00:00	0
0116-0033	2016-01-22 04:15:00	0
0116-0033	2016-01-22 04:30:00	0
0116-0033	2016-01-22 04:45:00	0
0116-0033	2016-01-22 05:00:00	0
0116-0033	2016-01-22 05:15:00	0
0116-0033	2016-01-22 05:30:00	0
0116-0033	2016-01-22 05:45:00	0
0116-0033	2016-01-22 06:00:00	0
0116-0033	2016-01-22 06:15:00	0
0116-0033	2016-01-22 06:30:00	0
0116-0033	2016-01-22 06:45:00	0
0116-0033	2016-01-22 07:00:00	0
0116-0033	2016-01-22 07:15:00	0
0116-0033	2016-01-22 07:30:00	0
0116-0033	2016-01-22 07:45:00	0
0116-0033	2016-01-22 08:00:00	0
0116-0033	2016-01-22 08:15:00	0
0116-0033	2016-01-22 08:30:00	0
0116-0033	2016-01-22 08:45:00	0
0116-0033	2016-01-22 09:00:00	0
0116-0033	2016-01-22 09:15:00	0
0116-0033	2016-01-22 09:30:00	0
0116-0033	2016-01-22 09:45:00	0
0116-0033	2016-01-22 10:00:00	0
0116-0033	2016-01-22 10:15:00	0
0116-0033	2016-01-22 10:30:00	0
0116-0033	2016-01-22 10:45:00	0
0116-0033	2016-01-22 11:00:00	0
0116-0033	2016-01-22 11:15:00	0
0116-0033	2016-01-22 11:30:00	10
0116-0033	2016-01-22 11:45:00	0
0116-0033	2016-01-22 12:00:00	10
0116-0033	2016-01-22 12:15:00	0
0116-0033	2016-01-22 12:30:00	0
0116-0033	2016-01-22 12:45:00	39
0116-0033	2016-01-22 13:00:00	41
0116-0033	2016-01-22 13:15:00	19
0116-0033	2016-01-22 13:30:00	0
0116-0033	2016-01-22 13:45:00	73
0116-0033	2016-01-22 14:00:00	560
0116-0033	2016-01-22 14:15:00	18
0116-0033	2016-01-22 14:30:00	0
0116-0033	2016-01-22 14:45:00	0
0116-0033	2016-01-22 15:00:00	273
0116-0033	2016-01-22 15:15:00	308
0116-0033	2016-01-22 15:30:00	57
0116-0033	2016-01-22 15:45:00	0
0116-0033	2016-01-22 16:00:00	33
0116-0033	2016-01-22 16:15:00	41
0116-0033	2016-01-22 16:30:00	0
0116-0033	2016-01-22 16:45:00	0
0116-0033	2016-01-22 17:00:00	0
0116-0033	2016-01-22 17:15:00	0
0116-0033	2016-01-22 17:30:00	91
0116-0033	2016-01-22 17:45:00	394
0116-0033	2016-01-22 18:00:00	493
0116-0033	2016-01-22 18:15:00	766
0116-0033	2016-01-22 18:30:00	61
0116-0033	2016-01-22 18:45:00	245
0116-0033	2016-01-22 19:00:00	532
0116-0033	2016-01-22 19:15:00	33
0116-0033	2016-01-22 19:30:00	39
0116-0033	2016-01-22 19:45:00	36
0116-0033	2016-01-22 20:00:00	48
0116-0033	2016-01-22 20:15:00	100
0116-0033	2016-01-22 20:30:00	91
0116-0033	2016-01-22 20:45:00	42
0116-0033	2016-01-22 21:00:00	0
0116-0033	2016-01-22 21:15:00	11
0116-0033	2016-01-22 21:30:00	0
0116-0033	2016-01-22 21:45:00	100
0116-0033	2016-01-22 22:00:00	79
0116-0033	2016-01-22 22:15:00	76
0116-0033	2016-01-22 22:30:00	58
0116-0033	2016-01-22 22:45:00	49
0116-0033	2016-01-22 23:00:00	0
0116-0033	2016-01-22 23:15:00	0
0116-0033	2016-01-22 23:30:00	20
0116-0033	2016-01-22 23:45:00	81
0116-0033	2016-01-23 00:00:00	30
0116-0033	2016-01-23 00:15:00	9
0116-0033	2016-01-23 00:30:00	110
0116-0033	2016-01-23 00:45:00	111
0116-0033	2016-01-23 01:00:00	0
0116-0033	2016-01-23 01:15:00	0
0116-0033	2016-01-23 01:30:00	0
0116-0033	2016-01-23 01:45:00	0
0116-0033	2016-01-23 02:00:00	16
0116-0033	2016-01-23 02:15:00	53
0116-0033	2016-01-23 02:30:00	0
0116-0033	2016-01-23 02:45:00	0
0116-0033	2016-01-23 03:00:00	0
0116-0033	2016-01-23 03:15:00	0
0116-0033	2016-01-23 03:30:00	0
0116-0033	2016-01-23 03:45:00	0
0116-0033	2016-01-23 04:00:00	0
0116-0033	2016-01-23 04:15:00	0
0116-0033	2016-01-23 04:30:00	0
0116-0033	2016-01-23 04:45:00	4
0116-0033	2016-01-23 05:00:00	0
0116-0033	2016-01-23 05:15:00	0
0116-0033	2016-01-23 05:30:00	0
0116-0033	2016-01-23 05:45:00	0
0116-0033	2016-01-23 06:00:00	0
0116-0033	2016-01-23 06:15:00	0
0116-0033	2016-01-23 06:30:00	0
0116-0033	2016-01-23 06:45:00	102
0116-0033	2016-01-23 07:00:00	0
0116-0033	2016-01-23 07:15:00	0
0116-0033	2016-01-23 07:30:00	82
0116-0033	2016-01-23 07:45:00	67
0116-0033	2016-01-23 08:00:00	124
0116-0033	2016-01-23 08:15:00	0
0116-0033	2016-01-23 08:30:00	151
0116-0033	2016-01-23 08:45:00	374
0116-0033	2016-01-23 09:00:00	640
0116-0033	2016-01-23 09:15:00	174
0116-0033	2016-01-23 09:30:00	94
0116-0033	2016-01-23 09:45:00	818
0116-0033	2016-01-23 10:00:00	717
0116-0033	2016-01-23 10:15:00	446
0116-0033	2016-01-23 10:30:00	283
0116-0033	2016-01-23 10:45:00	21
0116-0033	2016-01-23 11:00:00	76
0116-0033	2016-01-23 11:15:00	0
0116-0033	2016-01-23 11:30:00	32
0116-0033	2016-01-23 11:45:00	4
0116-0033	2016-01-23 12:00:00	10
0116-0033	2016-01-23 12:15:00	23
0116-0033	2016-01-23 12:30:00	17
0116-0033	2016-01-23 12:45:00	71
0116-0033	2016-01-23 13:00:00	180
0116-0033	2016-01-23 13:15:00	42
0116-0033	2016-01-23 13:30:00	950
0116-0033	2016-01-23 13:45:00	231
0116-0033	2016-01-23 14:00:00	0
0116-0033	2016-01-23 14:15:00	11
0116-0033	2016-01-23 14:30:00	68
0116-0033	2016-01-23 14:45:00	109
0116-0033	2016-01-23 15:00:00	4
0116-0033	2016-01-23 15:15:00	10
0116-0033	2016-01-23 15:30:00	22
0116-0033	2016-01-23 15:45:00	28
0116-0033	2016-01-23 16:00:00	51
0116-0033	2016-01-23 16:15:00	76
0116-0033	2016-01-23 16:30:00	0
0116-0033	2016-01-23 16:45:00	0
0116-0033	2016-01-23 17:00:00	0
0116-0033	2016-01-23 17:15:00	31
0116-0033	2016-01-23 17:30:00	0
0116-0033	2016-01-23 17:45:00	0
0116-0033	2016-01-23 18:00:00	0
0116-0033	2016-01-23 18:15:00	0
0116-0033	2016-01-23 18:30:00	69
0116-0033	2016-01-23 18:45:00	0
0116-0033	2016-01-23 19:00:00	47
0116-0033	2016-01-23 19:15:00	0
0116-0033	2016-01-23 19:30:00	0
0116-0033	2016-01-23 19:45:00	45
0116-0033	2016-01-23 20:00:00	0
0116-0033	2016-01-23 20:15:00	520
0116-0033	2016-01-23 20:30:00	328
0116-0033	2016-01-23 20:45:00	35
0116-0033	2016-01-23 21:00:00	271
0116-0033	2016-01-23 21:15:00	54
0116-0033	2016-01-23 21:30:00	110
0116-0033	2016-01-23 21:45:00	29
0116-0033	2016-01-23 22:00:00	174
0116-0033	2016-01-23 22:15:00	298
0116-0033	2016-01-23 22:30:00	694
0116-0033	2016-01-23 22:45:00	45
0116-0033	2016-01-23 23:00:00	0
0116-0033	2016-01-23 23:15:00	133
0116-0033	2016-01-23 23:30:00	152
0116-0033	2016-01-23 23:45:00	0
0116-0033	2016-01-24 00:00:00	0
0116-0033	2016-01-24 00:15:00	0
0116-0033	2016-01-24 00:30:00	9
0116-0033	2016-01-24 00:45:00	0
0116-0033	2016-01-24 01:00:00	0
0116-0033	2016-01-24 01:15:00	114
0116-0033	2016-01-24 01:30:00	0
0116-0033	2016-01-24 01:45:00	0
0116-0033	2016-01-24 02:00:00	0
0116-0033	2016-01-24 02:15:00	0
0116-0033	2016-01-24 02:30:00	0
0116-0033	2016-01-24 02:45:00	0
0116-0033	2016-01-24 03:00:00	0
0116-0033	2016-01-24 03:15:00	0
0116-0033	2016-01-24 03:30:00	0
0116-0033	2016-01-24 03:45:00	0
0116-0033	2016-01-24 04:00:00	0
0116-0033	2016-01-24 04:15:00	0
0116-0033	2016-01-24 04:30:00	62
0116-0033	2016-01-24 04:45:00	0
0116-0033	2016-01-24 05:00:00	54
0116-0033	2016-01-24 05:15:00	0
0116-0033	2016-01-24 05:30:00	0
0116-0033	2016-01-24 05:45:00	0
0116-0033	2016-01-24 06:00:00	0
0116-0033	2016-01-24 06:15:00	0
0116-0033	2016-01-24 06:30:00	31
0116-0033	2016-01-24 06:45:00	32
0116-0033	2016-01-24 07:00:00	180
0116-0033	2016-01-24 07:15:00	66
0116-0033	2016-01-24 07:30:00	0
0116-0033	2016-01-24 07:45:00	491
0116-0033	2016-01-24 08:00:00	37
0116-0033	2016-01-24 08:15:00	705
0116-0033	2016-01-24 08:30:00	14
0116-0033	2016-01-24 08:45:00	10
0116-0033	2016-01-24 09:00:00	7
0116-0033	2016-01-24 09:15:00	619
0116-0033	2016-01-24 09:30:00	715
0116-0033	2016-01-24 09:45:00	0
0116-0033	2016-01-24 10:00:00	139
0116-0033	2016-01-24 10:15:00	34
0116-0033	2016-01-24 10:30:00	97
0116-0033	2016-01-24 10:45:00	12
0116-0033	2016-01-24 11:00:00	287
0116-0033	2016-01-24 11:15:00	1015
0116-0033	2016-01-24 11:30:00	174
0116-0033	2016-01-24 11:45:00	410
0116-0033	2016-01-24 12:00:00	231
0116-0033	2016-01-24 12:15:00	408
0116-0033	2016-01-24 12:30:00	422
0116-0033	2016-01-24 12:45:00	23
0116-0033	2016-01-24 13:00:00	399
0116-0033	2016-01-24 13:15:00	581
0116-0033	2016-01-24 13:30:00	172
0116-0033	2016-01-24 13:45:00	41
0116-0033	2016-01-24 14:00:00	353
0116-0033	2016-01-24 14:15:00	85
0116-0033	2016-01-24 14:30:00	255
0116-0033	2016-01-24 14:45:00	146
0116-0033	2016-01-24 15:00:00	184
0116-0033	2016-01-24 15:15:00	393
0116-0033	2016-01-24 15:30:00	335
0116-0033	2016-01-24 15:45:00	265
0116-0033	2016-01-24 16:00:00	0
0116-0033	2016-01-24 16:15:00	4
0116-0033	2016-01-24 16:30:00	340
0116-0033	2016-01-24 16:45:00	41
0116-0033	2016-01-24 17:00:00	6
0116-0033	2016-01-24 17:15:00	145
0116-0033	2016-01-24 17:30:00	0
0116-0033	2016-01-24 17:45:00	9
0116-0033	2016-01-24 18:00:00	0
0116-0033	2016-01-24 18:15:00	144
0116-0033	2016-01-24 18:30:00	102
0116-0033	2016-01-24 18:45:00	147
0116-0033	2016-01-24 19:00:00	0
0116-0033	2016-01-24 19:15:00	0
0116-0033	2016-01-24 19:30:00	0
0116-0033	2016-01-24 19:45:00	0
0116-0033	2016-01-24 20:00:00	0
0116-0033	2016-01-24 20:15:00	42
0116-0033	2016-01-24 20:30:00	72
0116-0033	2016-01-24 20:45:00	7
0116-0033	2016-01-24 21:00:00	81
0116-0033	2016-01-24 21:15:00	53
0116-0033	2016-01-24 21:30:00	54
0116-0033	2016-01-24 21:45:00	170
0116-0033	2016-01-24 22:00:00	137
0116-0033	2016-01-24 22:15:00	101
0116-0033	2016-01-24 22:30:00	47
0116-0033	2016-01-24 22:45:00	0
0116-0033	2016-01-24 23:00:00	0
0116-0033	2016-01-24 23:15:00	0
0116-0033	2016-01-24 23:30:00	0
0116-0033	2016-01-24 23:45:00	7
0116-0033	2016-01-25 00:00:00	0
0116-0033	2016-01-25 00:15:00	0
0116-0033	2016-01-25 00:30:00	0
0116-0033	2016-01-25 00:45:00	0
0116-0033	2016-01-25 01:00:00	87
0116-0033	2016-01-25 01:15:00	1
0116-0033	2016-01-25 01:30:00	0
0116-0033	2016-01-25 01:45:00	0
0116-0033	2016-01-25 02:00:00	77
0116-0033	2016-01-25 02:15:00	0
0116-0033	2016-01-25 02:30:00	0
0116-0033	2016-01-25 02:45:00	0
0116-0033	2016-01-25 03:00:00	44
0116-0033	2016-01-25 03:15:00	0
0116-0033	2016-01-25 03:30:00	0
0116-0033	2016-01-25 03:45:00	0
0116-0033	2016-01-25 04:00:00	0
0116-0033	2016-01-25 04:15:00	0
0116-0033	2016-01-25 04:30:00	0
0116-0033	2016-01-25 04:45:00	0
0116-0033	2016-01-25 05:00:00	0
0116-0033	2016-01-25 05:15:00	0
0116-0033	2016-01-25 05:30:00	0
0116-0033	2016-01-25 05:45:00	80
0116-0033	2016-01-25 06:00:00	47
0116-0033	2016-01-25 06:15:00	7
0116-0033	2016-01-25 06:30:00	0
0116-0033	2016-01-25 06:45:00	0
0116-0033	2016-01-25 07:00:00	0
0116-0033	2016-01-25 07:15:00	0
0116-0033	2016-01-25 07:30:00	0
0116-0033	2016-01-25 07:45:00	0
0116-0033	2016-01-25 08:00:00	0
0116-0033	2016-01-25 08:15:00	0
0116-0033	2016-01-25 08:30:00	0
0116-0033	2016-01-25 08:45:00	25
0116-0033	2016-01-25 09:00:00	0
0116-0033	2016-01-25 09:15:00	0
0116-0033	2016-01-25 09:30:00	304
0116-0033	2016-01-25 09:45:00	44
0116-0033	2016-01-25 10:00:00	0
0116-0033	2016-01-25 10:15:00	16
0116-0033	2016-01-25 10:30:00	53
0116-0033	2016-01-25 10:45:00	90
0116-0033	2016-01-25 11:00:00	0
0116-0033	2016-01-25 11:15:00	67
0116-0033	2016-01-25 11:30:00	196
0116-0033	2016-01-25 11:45:00	309
0116-0033	2016-01-25 12:00:00	38
0116-0033	2016-01-25 12:15:00	148
0116-0033	2016-01-25 12:30:00	84
0116-0033	2016-01-25 12:45:00	0
0116-0033	2016-01-25 13:00:00	61
0116-0033	2016-01-25 13:15:00	98
0116-0033	2016-01-25 13:30:00	0
0116-0033	2016-01-25 13:45:00	8
0116-0033	2016-01-25 14:00:00	0
0116-0033	2016-01-25 14:15:00	80
0116-0033	2016-01-25 14:30:00	280
0116-0033	2016-01-25 14:45:00	0
0116-0033	2016-01-25 15:00:00	57
0116-0033	2016-01-25 15:15:00	0
0116-0033	2016-01-25 15:30:00	0
0116-0033	2016-01-25 15:45:00	0
0116-0033	2016-01-25 16:00:00	21
0116-0033	2016-01-25 16:15:00	24
0116-0033	2016-01-25 16:30:00	16
0116-0033	2016-01-25 16:45:00	17
0116-0033	2016-01-25 17:00:00	14
0116-0033	2016-01-25 17:15:00	0
0116-0033	2016-01-25 17:30:00	287
0116-0033	2016-01-25 17:45:00	59
0116-0033	2016-01-25 18:00:00	96
0116-0033	2016-01-25 18:15:00	8
0116-0033	2016-01-25 18:30:00	72
0116-0033	2016-01-25 18:45:00	467
0116-0033	2016-01-25 19:00:00	0
0116-0033	2016-01-25 19:15:00	0
0116-0033	2016-01-25 19:30:00	8
0116-0033	2016-01-25 19:45:00	4
0116-0033	2016-01-25 20:00:00	29
0116-0033	2016-01-25 20:15:00	35
0116-0033	2016-01-25 20:30:00	27
0116-0033	2016-01-25 20:45:00	4
0116-0033	2016-01-25 21:00:00	134
0116-0033	2016-01-25 21:15:00	0
0116-0033	2016-01-25 21:30:00	9
0116-0033	2016-01-25 21:45:00	203
0116-0033	2016-01-25 22:00:00	32
0116-0033	2016-01-25 22:15:00	0
0116-0033	2016-01-25 22:30:00	61
0116-0033	2016-01-25 22:45:00	177
0116-0033	2016-01-25 23:00:00	36
0116-0033	2016-01-25 23:15:00	81
0116-0033	2016-01-25 23:30:00	16
0116-0033	2016-01-25 23:45:00	27
0116-0033	2016-01-26 00:00:00	24
0116-0033	2016-01-26 00:15:00	0
0116-0033	2016-01-26 00:30:00	28
0116-0033	2016-01-26 00:45:00	0
0116-0033	2016-01-26 01:00:00	0
0116-0033	2016-01-26 01:15:00	0
0116-0033	2016-01-26 01:30:00	7
0116-0033	2016-01-26 01:45:00	21
0116-0033	2016-01-26 02:00:00	0
0116-0033	2016-01-26 02:15:00	0
0116-0033	2016-01-26 02:30:00	0
0116-0033	2016-01-26 02:45:00	0
0116-0033	2016-01-26 03:00:00	0
0116-0033	2016-01-26 03:15:00	0
0116-0033	2016-01-26 03:30:00	0
0116-0033	2016-01-26 03:45:00	0
0116-0033	2016-01-26 04:00:00	0
0116-0033	2016-01-26 04:15:00	0
0116-0033	2016-01-26 04:30:00	0
0116-0033	2016-01-26 04:45:00	0
0116-0033	2016-01-26 05:00:00	0
0116-0033	2016-01-26 05:15:00	0
0116-0033	2016-01-26 05:30:00	0
0116-0033	2016-01-26 05:45:00	0
0116-0033	2016-01-26 06:00:00	0
0116-0033	2016-01-26 06:15:00	0
0116-0033	2016-01-26 06:30:00	0
0116-0033	2016-01-26 06:45:00	0
0116-0033	2016-01-26 07:00:00	0
0116-0033	2016-01-26 07:15:00	21
0116-0033	2016-01-26 07:30:00	0
0116-0033	2016-01-26 07:45:00	419
0116-0033	2016-01-26 08:00:00	24
0116-0033	2016-01-26 08:15:00	143
0116-0033	2016-01-26 08:30:00	10
0116-0033	2016-01-26 08:45:00	86
0116-0033	2016-01-26 09:00:00	72
0116-0033	2016-01-26 09:15:00	80
0116-0033	2016-01-26 09:30:00	98
0116-0033	2016-01-26 09:45:00	114
0116-0033	2016-01-26 10:00:00	192
0116-0033	2016-01-26 10:15:00	19
0116-0033	2016-01-26 10:30:00	52
0116-0033	2016-01-26 10:45:00	598
0116-0033	2016-01-26 11:00:00	114
0116-0033	2016-01-26 11:15:00	6
0116-0033	2016-01-26 11:30:00	0
0116-0033	2016-01-26 11:45:00	381
0116-0033	2016-01-26 12:00:00	263
0116-0033	2016-01-26 12:15:00	489
0116-0033	2016-01-26 12:30:00	430
0116-0033	2016-01-26 12:45:00	5
0116-0033	2016-01-26 13:00:00	773
0116-0033	2016-01-26 13:15:00	175
0116-0033	2016-01-26 13:30:00	248
0116-0033	2016-01-26 13:45:00	434
0116-0033	2016-01-26 14:00:00	31
0116-0033	2016-01-26 14:15:00	202
0116-0033	2016-01-26 14:30:00	270
0116-0033	2016-01-26 14:45:00	0
0116-0033	2016-01-26 15:00:00	342
0116-0033	2016-01-26 15:15:00	0
0116-0033	2016-01-26 15:30:00	192
0116-0033	2016-01-26 15:45:00	40
0116-0033	2016-01-26 16:00:00	142
0116-0033	2016-01-26 16:15:00	198
0116-0033	2016-01-26 16:30:00	343
0116-0033	2016-01-26 16:45:00	270
0116-0033	2016-01-26 17:00:00	72
0116-0033	2016-01-26 17:15:00	0
0116-0033	2016-01-26 17:30:00	0
0116-0033	2016-01-26 17:45:00	26
0116-0033	2016-01-26 18:00:00	438
0116-0033	2016-01-26 18:15:00	448
0116-0033	2016-01-26 18:30:00	17
0116-0033	2016-01-26 18:45:00	534
0116-0033	2016-01-26 19:00:00	47
0116-0033	2016-01-26 19:15:00	948
0116-0033	2016-01-26 19:30:00	42
0116-0033	2016-01-26 19:45:00	40
0116-0033	2016-01-26 20:00:00	0
0116-0033	2016-01-26 20:15:00	4
0116-0033	2016-01-26 20:30:00	0
0116-0033	2016-01-26 20:45:00	5
0116-0033	2016-01-26 21:00:00	49
0116-0033	2016-01-26 21:15:00	0
0116-0033	2016-01-26 21:30:00	0
0116-0033	2016-01-26 21:45:00	140
0116-0033	2016-01-26 22:00:00	0
0116-0033	2016-01-26 22:15:00	0
0116-0033	2016-01-26 22:30:00	55
0116-0033	2016-01-26 22:45:00	0
0116-0033	2016-01-26 23:00:00	115
0116-0033	2016-01-26 23:15:00	114
0116-0033	2016-01-26 23:30:00	33
0116-0033	2016-01-26 23:45:00	51
0116-0033	2016-01-27 00:00:00	0
0116-0033	2016-01-27 00:15:00	0
0116-0033	2016-01-27 00:30:00	0
0116-0033	2016-01-27 00:45:00	0
0116-0033	2016-01-27 01:00:00	0
0116-0033	2016-01-27 01:15:00	0
0116-0033	2016-01-27 01:30:00	0
0116-0033	2016-01-27 01:45:00	0
0116-0033	2016-01-27 02:00:00	0
0116-0033	2016-01-27 02:15:00	0
0116-0033	2016-01-27 02:30:00	0
0116-0033	2016-01-27 02:45:00	0
0116-0033	2016-01-27 03:00:00	0
0116-0033	2016-01-27 03:15:00	0
0116-0033	2016-01-27 03:30:00	0
0116-0033	2016-01-27 03:45:00	0
0116-0033	2016-01-27 04:00:00	0
0116-0033	2016-01-27 04:15:00	0
0116-0033	2016-01-27 04:30:00	0
0116-0033	2016-01-27 04:45:00	0
0116-0033	2016-01-27 05:00:00	0
0116-0033	2016-01-27 05:15:00	0
0116-0033	2016-01-27 05:30:00	0
0116-0033	2016-01-27 05:45:00	7
0116-0033	2016-01-27 06:00:00	0
0116-0033	2016-01-27 06:15:00	80
0116-0033	2016-01-27 06:30:00	0
0116-0033	2016-01-27 06:45:00	0
0116-0033	2016-01-27 07:00:00	0
0116-0033	2016-01-27 07:15:00	0
0116-0033	2016-01-27 07:30:00	41
0116-0033	2016-01-27 07:45:00	0
0116-0033	2016-01-27 08:00:00	0
0116-0033	2016-01-27 08:15:00	0
0116-0033	2016-01-27 08:30:00	0
0116-0033	2016-01-27 08:45:00	0
0116-0033	2016-01-27 09:00:00	0
0116-0033	2016-01-27 09:15:00	0
0116-0033	2016-01-27 09:30:00	41
0116-0033	2016-01-27 09:45:00	72
0116-0033	2016-01-27 10:00:00	64
0116-0033	2016-01-27 10:15:00	10
0116-0033	2016-01-27 10:30:00	54
0116-0033	2016-01-27 10:45:00	44
0116-0033	2016-01-27 11:00:00	10
0116-0033	2016-01-27 11:15:00	15
0116-0033	2016-01-27 11:30:00	0
0116-0033	2016-01-27 11:45:00	0
0116-0033	2016-01-27 12:00:00	160
0116-0033	2016-01-27 12:15:00	0
0116-0033	2016-01-27 12:30:00	10
0116-0033	2016-01-27 12:45:00	0
0116-0033	2016-01-27 13:00:00	8
0116-0033	2016-01-27 13:15:00	0
0116-0033	2016-01-27 13:30:00	32
0116-0033	2016-01-27 13:45:00	196
0116-0033	2016-01-27 14:00:00	872
0116-0033	2016-01-27 14:15:00	20
0116-0033	2016-01-27 14:30:00	0
0116-0033	2016-01-27 14:45:00	245
0116-0033	2016-01-27 15:00:00	86
0116-0033	2016-01-27 15:15:00	102
0116-0033	2016-01-27 15:30:00	848
0116-0033	2016-01-27 15:45:00	0
0116-0033	2016-01-27 16:00:00	75
0116-0033	2016-01-27 16:15:00	179
0116-0033	2016-01-27 16:30:00	132
0116-0033	2016-01-27 16:45:00	0
0116-0033	2016-01-27 17:00:00	8
0116-0033	2016-01-27 17:15:00	19
0116-0033	2016-01-27 17:30:00	369
0116-0033	2016-01-27 17:45:00	7
0116-0033	2016-01-27 18:00:00	0
0116-0033	2016-01-27 18:15:00	406
0116-0033	2016-01-27 18:30:00	36
0116-0033	2016-01-27 18:45:00	9
0116-0033	2016-01-27 19:00:00	652
0116-0033	2016-01-27 19:15:00	254
0116-0033	2016-01-27 19:30:00	11
0116-0033	2016-01-27 19:45:00	63
0116-0033	2016-01-27 20:00:00	30
0116-0033	2016-01-27 20:15:00	388
0116-0033	2016-01-27 20:30:00	534
0116-0033	2016-01-27 20:45:00	1074
0116-0033	2016-01-27 21:00:00	1153
0116-0033	2016-01-27 21:15:00	258
0116-0033	2016-01-27 21:30:00	94
0116-0033	2016-01-27 21:45:00	108
0116-0033	2016-01-27 22:00:00	217
0116-0033	2016-01-27 22:15:00	0
0116-0033	2016-01-27 22:30:00	184
0116-0033	2016-01-27 22:45:00	58
0116-0033	2016-01-27 23:00:00	14
0116-0033	2016-01-27 23:15:00	0
0116-0033	2016-01-27 23:30:00	84
0116-0033	2016-01-27 23:45:00	0
