## Supplementary Data 2 for "Digital phenotyping by consumer wearables identifies sleep-associated markers of cardiovascular disease risk and biological aging": ActivityTable_0116-0035-NHC.tsv

0116-0035	2017-09-04 00:00:00	0
0116-0035	2017-09-04 00:15:00	0
0116-0035	2017-09-04 00:30:00	0
0116-0035	2017-09-04 00:45:00	0
0116-0035	2017-09-04 01:00:00	0
0116-0035	2017-09-04 01:15:00	0
0116-0035	2017-09-04 01:30:00	0
0116-0035	2017-09-04 01:45:00	0
0116-0035	2017-09-04 02:00:00	0
0116-0035	2017-09-04 02:15:00	0
0116-0035	2017-09-04 02:30:00	0
0116-0035	2017-09-04 02:45:00	0
0116-0035	2017-09-04 03:00:00	0
0116-0035	2017-09-04 03:15:00	0
0116-0035	2017-09-04 03:30:00	0
0116-0035	2017-09-04 03:45:00	0
0116-0035	2017-09-04 04:00:00	0
0116-0035	2017-09-04 04:15:00	0
0116-0035	2017-09-04 04:30:00	0
0116-0035	2017-09-04 04:45:00	0
0116-0035	2017-09-04 05:00:00	0
0116-0035	2017-09-04 05:15:00	0
0116-0035	2017-09-04 05:30:00	0
0116-0035	2017-09-04 05:45:00	0
0116-0035	2017-09-04 06:00:00	0
0116-0035	2017-09-04 06:15:00	0
0116-0035	2017-09-04 06:30:00	0
0116-0035	2017-09-04 06:45:00	0
0116-0035	2017-09-04 07:00:00	0
0116-0035	2017-09-04 07:15:00	0
0116-0035	2017-09-04 07:30:00	0
0116-0035	2017-09-04 07:45:00	0
0116-0035	2017-09-04 08:00:00	0
0116-0035	2017-09-04 08:15:00	0
0116-0035	2017-09-04 08:30:00	0
0116-0035	2017-09-04 08:45:00	0
0116-0035	2017-09-04 09:00:00	0
0116-0035	2017-09-04 09:15:00	0
0116-0035	2017-09-04 09:30:00	0
0116-0035	2017-09-04 09:45:00	0
0116-0035	2017-09-04 10:00:00	68
0116-0035	2017-09-04 10:15:00	0
0116-0035	2017-09-04 10:30:00	4
0116-0035	2017-09-04 10:45:00	0
0116-0035	2017-09-04 11:00:00	0
0116-0035	2017-09-04 11:15:00	0
0116-0035	2017-09-04 11:30:00	0
0116-0035	2017-09-04 11:45:00	0
0116-0035	2017-09-04 12:00:00	0
0116-0035	2017-09-04 12:15:00	33
0116-0035	2017-09-04 12:30:00	0
0116-0035	2017-09-04 12:45:00	176
0116-0035	2017-09-04 13:00:00	375
0116-0035	2017-09-04 13:15:00	244
0116-0035	2017-09-04 13:30:00	626
0116-0035	2017-09-04 13:45:00	191
0116-0035	2017-09-04 14:00:00	161
0116-0035	2017-09-04 14:15:00	298
0116-0035	2017-09-04 14:30:00	970
0116-0035	2017-09-04 14:45:00	235
0116-0035	2017-09-04 15:00:00	261
0116-0035	2017-09-04 15:15:00	249
0116-0035	2017-09-04 15:30:00	297
0116-0035	2017-09-04 15:45:00	43
0116-0035	2017-09-04 16:00:00	168
0116-0035	2017-09-04 16:15:00	256
0116-0035	2017-09-04 16:30:00	66
0116-0035	2017-09-04 16:45:00	101
0116-0035	2017-09-04 17:00:00	260
0116-0035	2017-09-04 17:15:00	225
0116-0035	2017-09-04 17:30:00	436
0116-0035	2017-09-04 17:45:00	272
0116-0035	2017-09-04 18:00:00	219
0116-0035	2017-09-04 18:15:00	326
0116-0035	2017-09-04 18:30:00	156
0116-0035	2017-09-04 18:45:00	232
0116-0035	2017-09-04 19:00:00	384
0116-0035	2017-09-04 19:15:00	0
0116-0035	2017-09-04 19:30:00	460
0116-0035	2017-09-04 19:45:00	217
0116-0035	2017-09-04 20:00:00	693
0116-0035	2017-09-04 20:15:00	386
0116-0035	2017-09-04 20:30:00	592
0116-0035	2017-09-04 20:45:00	202
0116-0035	2017-09-04 21:00:00	0
0116-0035	2017-09-04 21:15:00	0
0116-0035	2017-09-04 21:30:00	26
0116-0035	2017-09-04 21:45:00	92
0116-0035	2017-09-04 22:00:00	209
0116-0035	2017-09-04 22:15:00	0
0116-0035	2017-09-04 22:30:00	0
0116-0035	2017-09-04 22:45:00	24
0116-0035	2017-09-04 23:00:00	0
0116-0035	2017-09-04 23:15:00	10
0116-0035	2017-09-04 23:30:00	0
0116-0035	2017-09-04 23:45:00	0
0116-0035	2017-09-05 00:00:00	0
0116-0035	2017-09-05 00:15:00	0
0116-0035	2017-09-05 00:30:00	0
0116-0035	2017-09-05 00:45:00	0
0116-0035	2017-09-05 01:00:00	0
0116-0035	2017-09-05 01:15:00	0
0116-0035	2017-09-05 01:30:00	0
0116-0035	2017-09-05 01:45:00	0
0116-0035	2017-09-05 02:00:00	0
0116-0035	2017-09-05 02:15:00	0
0116-0035	2017-09-05 02:30:00	0
0116-0035	2017-09-05 02:45:00	0
0116-0035	2017-09-05 03:00:00	0
0116-0035	2017-09-05 03:15:00	0
0116-0035	2017-09-05 03:30:00	0
0116-0035	2017-09-05 03:45:00	0
0116-0035	2017-09-05 04:00:00	0
0116-0035	2017-09-05 04:15:00	0
0116-0035	2017-09-05 04:30:00	0
0116-0035	2017-09-05 04:45:00	0
0116-0035	2017-09-05 05:00:00	0
0116-0035	2017-09-05 05:15:00	0
0116-0035	2017-09-05 05:30:00	0
0116-0035	2017-09-05 05:45:00	0
0116-0035	2017-09-05 06:00:00	0
0116-0035	2017-09-05 06:15:00	0
0116-0035	2017-09-05 06:30:00	521
0116-0035	2017-09-05 06:45:00	130
0116-0035	2017-09-05 07:00:00	159
0116-0035	2017-09-05 07:15:00	76
0116-0035	2017-09-05 07:30:00	85
0116-0035	2017-09-05 07:45:00	52
0116-0035	2017-09-05 08:00:00	0
0116-0035	2017-09-05 08:15:00	92
0116-0035	2017-09-05 08:30:00	132
0116-0035	2017-09-05 08:45:00	90
0116-0035	2017-09-05 09:00:00	160
0116-0035	2017-09-05 09:15:00	251
0116-0035	2017-09-05 09:30:00	337
0116-0035	2017-09-05 09:45:00	293
0116-0035	2017-09-05 10:00:00	71
0116-0035	2017-09-05 10:15:00	201
0116-0035	2017-09-05 10:30:00	306
0116-0035	2017-09-05 10:45:00	172
0116-0035	2017-09-05 11:00:00	143
0116-0035	2017-09-05 11:15:00	238
0116-0035	2017-09-05 11:30:00	98
0116-0035	2017-09-05 11:45:00	52
0116-0035	2017-09-05 12:00:00	305
0116-0035	2017-09-05 12:15:00	79
0116-0035	2017-09-05 12:30:00	280
0116-0035	2017-09-05 12:45:00	20
0116-0035	2017-09-05 13:00:00	242
0116-0035	2017-09-05 13:15:00	501
0116-0035	2017-09-05 13:30:00	197
0116-0035	2017-09-05 13:45:00	129
0116-0035	2017-09-05 14:00:00	423
0116-0035	2017-09-05 14:15:00	418
0116-0035	2017-09-05 14:30:00	870
0116-0035	2017-09-05 14:45:00	601
0116-0035	2017-09-05 15:00:00	47
0116-0035	2017-09-05 15:15:00	10
0116-0035	2017-09-05 15:30:00	0
0116-0035	2017-09-05 15:45:00	505
0116-0035	2017-09-05 16:00:00	243
0116-0035	2017-09-05 16:15:00	647
0116-0035	2017-09-05 16:30:00	265
0116-0035	2017-09-05 16:45:00	382
0116-0035	2017-09-05 17:00:00	358
0116-0035	2017-09-05 17:15:00	39
0116-0035	2017-09-05 17:30:00	213
0116-0035	2017-09-05 17:45:00	630
0116-0035	2017-09-05 18:00:00	452
0116-0035	2017-09-05 18:15:00	196
0116-0035	2017-09-05 18:30:00	485
0116-0035	2017-09-05 18:45:00	72
0116-0035	2017-09-05 19:00:00	329
0116-0035	2017-09-05 19:15:00	57
0116-0035	2017-09-05 19:30:00	406
0116-0035	2017-09-05 19:45:00	107
0116-0035	2017-09-05 20:00:00	201
0116-0035	2017-09-05 20:15:00	333
0116-0035	2017-09-05 20:30:00	278
0116-0035	2017-09-05 20:45:00	19
0116-0035	2017-09-05 21:00:00	129
0116-0035	2017-09-05 21:15:00	207
0116-0035	2017-09-05 21:30:00	0
0116-0035	2017-09-05 21:45:00	0
0116-0035	2017-09-05 22:00:00	0
0116-0035	2017-09-05 22:15:00	118
0116-0035	2017-09-05 22:30:00	10
0116-0035	2017-09-05 22:45:00	0
0116-0035	2017-09-05 23:00:00	0
0116-0035	2017-09-05 23:15:00	0
0116-0035	2017-09-05 23:30:00	0
0116-0035	2017-09-05 23:45:00	0
0116-0035	2017-09-06 00:00:00	0
0116-0035	2017-09-06 00:15:00	0
0116-0035	2017-09-06 00:30:00	0
0116-0035	2017-09-06 00:45:00	0
0116-0035	2017-09-06 01:00:00	0
0116-0035	2017-09-06 01:15:00	9
0116-0035	2017-09-06 01:30:00	0
0116-0035	2017-09-06 01:45:00	0
0116-0035	2017-09-06 02:00:00	0
0116-0035	2017-09-06 02:15:00	0
0116-0035	2017-09-06 02:30:00	0
0116-0035	2017-09-06 02:45:00	0
0116-0035	2017-09-06 03:00:00	0
0116-0035	2017-09-06 03:15:00	0
0116-0035	2017-09-06 03:30:00	0
0116-0035	2017-09-06 03:45:00	0
0116-0035	2017-09-06 04:00:00	0
0116-0035	2017-09-06 04:15:00	0
0116-0035	2017-09-06 04:30:00	0
0116-0035	2017-09-06 04:45:00	0
0116-0035	2017-09-06 05:00:00	0
0116-0035	2017-09-06 05:15:00	0
0116-0035	2017-09-06 05:30:00	0
0116-0035	2017-09-06 05:45:00	0
0116-0035	2017-09-06 06:00:00	0
0116-0035	2017-09-06 06:15:00	0
0116-0035	2017-09-06 06:30:00	0
0116-0035	2017-09-06 06:45:00	7
0116-0035	2017-09-06 07:00:00	0
0116-0035	2017-09-06 07:15:00	124
0116-0035	2017-09-06 07:30:00	307
0116-0035	2017-09-06 07:45:00	129
0116-0035	2017-09-06 08:00:00	99
0116-0035	2017-09-06 08:15:00	249
0116-0035	2017-09-06 08:30:00	133
0116-0035	2017-09-06 08:45:00	110
0116-0035	2017-09-06 09:00:00	57
0116-0035	2017-09-06 09:15:00	164
0116-0035	2017-09-06 09:30:00	340
0116-0035	2017-09-06 09:45:00	587
0116-0035	2017-09-06 10:00:00	116
0116-0035	2017-09-06 10:15:00	985
0116-0035	2017-09-06 10:30:00	539
0116-0035	2017-09-06 10:45:00	68
0116-0035	2017-09-06 11:00:00	43
0116-0035	2017-09-06 11:15:00	39
0116-0035	2017-09-06 11:30:00	0
0116-0035	2017-09-06 11:45:00	19
0116-0035	2017-09-06 12:00:00	580
0116-0035	2017-09-06 12:15:00	492
0116-0035	2017-09-06 12:30:00	24
0116-0035	2017-09-06 12:45:00	249
0116-0035	2017-09-06 13:00:00	405
0116-0035	2017-09-06 13:15:00	817
0116-0035	2017-09-06 13:30:00	94
0116-0035	2017-09-06 13:45:00	177
0116-0035	2017-09-06 14:00:00	518
0116-0035	2017-09-06 14:15:00	98
0116-0035	2017-09-06 14:30:00	56
0116-0035	2017-09-06 14:45:00	320
0116-0035	2017-09-06 15:00:00	90
0116-0035	2017-09-06 15:15:00	0
0116-0035	2017-09-06 15:30:00	5
0116-0035	2017-09-06 15:45:00	337
0116-0035	2017-09-06 16:00:00	11
0116-0035	2017-09-06 16:15:00	0
0116-0035	2017-09-06 16:30:00	12
0116-0035	2017-09-06 16:45:00	13
0116-0035	2017-09-06 17:00:00	8
0116-0035	2017-09-06 17:15:00	0
0116-0035	2017-09-06 17:30:00	62
0116-0035	2017-09-06 17:45:00	365
0116-0035	2017-09-06 18:00:00	142
0116-0035	2017-09-06 18:15:00	770
0116-0035	2017-09-06 18:30:00	862
0116-0035	2017-09-06 18:45:00	975
0116-0035	2017-09-06 19:00:00	21
0116-0035	2017-09-06 19:15:00	11
0116-0035	2017-09-06 19:30:00	222
0116-0035	2017-09-06 19:45:00	317
0116-0035	2017-09-06 20:00:00	281
0116-0035	2017-09-06 20:15:00	142
0116-0035	2017-09-06 20:30:00	51
0116-0035	2017-09-06 20:45:00	23
0116-0035	2017-09-06 21:00:00	139
0116-0035	2017-09-06 21:15:00	28
0116-0035	2017-09-06 21:30:00	477
0116-0035	2017-09-06 21:45:00	377
0116-0035	2017-09-06 22:00:00	251
0116-0035	2017-09-06 22:15:00	265
0116-0035	2017-09-06 22:30:00	0
0116-0035	2017-09-06 22:45:00	0
0116-0035	2017-09-06 23:00:00	0
0116-0035	2017-09-06 23:15:00	53
0116-0035	2017-09-06 23:30:00	0
0116-0035	2017-09-06 23:45:00	0
0116-0035	2017-09-07 00:00:00	43
0116-0035	2017-09-07 00:15:00	0
0116-0035	2017-09-07 00:30:00	0
0116-0035	2017-09-07 00:45:00	0
0116-0035	2017-09-07 01:00:00	4
0116-0035	2017-09-07 01:15:00	0
0116-0035	2017-09-07 01:30:00	0
0116-0035	2017-09-07 01:45:00	0
0116-0035	2017-09-07 02:00:00	10
0116-0035	2017-09-07 02:15:00	0
0116-0035	2017-09-07 02:30:00	12
0116-0035	2017-09-07 02:45:00	0
0116-0035	2017-09-07 03:00:00	0
0116-0035	2017-09-07 03:15:00	0
0116-0035	2017-09-07 03:30:00	0
0116-0035	2017-09-07 03:45:00	0
0116-0035	2017-09-07 04:00:00	0
0116-0035	2017-09-07 04:15:00	0
0116-0035	2017-09-07 04:30:00	0
0116-0035	2017-09-07 04:45:00	0
0116-0035	2017-09-07 05:00:00	0
0116-0035	2017-09-07 05:15:00	0
0116-0035	2017-09-07 05:30:00	0
0116-0035	2017-09-07 05:45:00	0
0116-0035	2017-09-07 06:00:00	0
0116-0035	2017-09-07 06:15:00	0
0116-0035	2017-09-07 06:30:00	0
0116-0035	2017-09-07 06:45:00	7
0116-0035	2017-09-07 07:00:00	472
0116-0035	2017-09-07 07:15:00	172
0116-0035	2017-09-07 07:30:00	479
0116-0035	2017-09-07 07:45:00	417
0116-0035	2017-09-07 08:00:00	11
0116-0035	2017-09-07 08:15:00	559
0116-0035	2017-09-07 08:30:00	55
0116-0035	2017-09-07 08:45:00	0
0116-0035	2017-09-07 09:00:00	0
0116-0035	2017-09-07 09:15:00	7
0116-0035	2017-09-07 09:30:00	422
0116-0035	2017-09-07 09:45:00	63
0116-0035	2017-09-07 10:00:00	7
0116-0035	2017-09-07 10:15:00	77
0116-0035	2017-09-07 10:30:00	35
0116-0035	2017-09-07 10:45:00	470
0116-0035	2017-09-07 11:00:00	71
0116-0035	2017-09-07 11:15:00	12
0116-0035	2017-09-07 11:30:00	189
0116-0035	2017-09-07 11:45:00	60
0116-0035	2017-09-07 12:00:00	30
0116-0035	2017-09-07 12:15:00	0
0116-0035	2017-09-07 12:30:00	12
0116-0035	2017-09-07 12:45:00	229
0116-0035	2017-09-07 13:00:00	0
0116-0035	2017-09-07 13:15:00	286
0116-0035	2017-09-07 13:30:00	560
0116-0035	2017-09-07 13:45:00	49
0116-0035	2017-09-07 14:00:00	193
0116-0035	2017-09-07 14:15:00	0
0116-0035	2017-09-07 14:30:00	20
0116-0035	2017-09-07 14:45:00	171
0116-0035	2017-09-07 15:00:00	18
0116-0035	2017-09-07 15:15:00	21
0116-0035	2017-09-07 15:30:00	459
0116-0035	2017-09-07 15:45:00	128
0116-0035	2017-09-07 16:00:00	189
0116-0035	2017-09-07 16:15:00	258
0116-0035	2017-09-07 16:30:00	350
0116-0035	2017-09-07 16:45:00	167
0116-0035	2017-09-07 17:00:00	21
0116-0035	2017-09-07 17:15:00	8
0116-0035	2017-09-07 17:30:00	310
0116-0035	2017-09-07 17:45:00	249
0116-0035	2017-09-07 18:00:00	466
0116-0035	2017-09-07 18:15:00	573
0116-0035	2017-09-07 18:30:00	296
0116-0035	2017-09-07 18:45:00	34
0116-0035	2017-09-07 19:00:00	587
0116-0035	2017-09-07 19:15:00	50
0116-0035	2017-09-07 19:30:00	24
0116-0035	2017-09-07 19:45:00	6
0116-0035	2017-09-07 20:00:00	25
0116-0035	2017-09-07 20:15:00	40
0116-0035	2017-09-07 20:30:00	337
0116-0035	2017-09-07 20:45:00	679
0116-0035	2017-09-07 21:00:00	414
0116-0035	2017-09-07 21:15:00	177
0116-0035	2017-09-07 21:30:00	996
0116-0035	2017-09-07 21:45:00	16
0116-0035	2017-09-07 22:00:00	28
0116-0035	2017-09-07 22:15:00	65
0116-0035	2017-09-07 22:30:00	44
0116-0035	2017-09-07 22:45:00	0
0116-0035	2017-09-07 23:00:00	33
0116-0035	2017-09-07 23:15:00	117
0116-0035	2017-09-07 23:30:00	264
0116-0035	2017-09-07 23:45:00	76
0116-0035	2017-09-08 00:00:00	0
0116-0035	2017-09-08 00:15:00	0
0116-0035	2017-09-08 00:30:00	0
0116-0035	2017-09-08 00:45:00	0
0116-0035	2017-09-08 01:00:00	0
0116-0035	2017-09-08 01:15:00	9
0116-0035	2017-09-08 01:30:00	0
0116-0035	2017-09-08 01:45:00	0
0116-0035	2017-09-08 02:00:00	0
0116-0035	2017-09-08 02:15:00	0
0116-0035	2017-09-08 02:30:00	0
0116-0035	2017-09-08 02:45:00	0
0116-0035	2017-09-08 03:00:00	0
0116-0035	2017-09-08 03:15:00	0
0116-0035	2017-09-08 03:30:00	0
0116-0035	2017-09-08 03:45:00	0
0116-0035	2017-09-08 04:00:00	0
0116-0035	2017-09-08 04:15:00	0
0116-0035	2017-09-08 04:30:00	0
0116-0035	2017-09-08 04:45:00	0
0116-0035	2017-09-08 05:00:00	0
0116-0035	2017-09-08 05:15:00	0
0116-0035	2017-09-08 05:30:00	0
0116-0035	2017-09-08 05:45:00	0
0116-0035	2017-09-08 06:00:00	0
0116-0035	2017-09-08 06:15:00	0
0116-0035	2017-09-08 06:30:00	0
0116-0035	2017-09-08 06:45:00	10
0116-0035	2017-09-08 07:00:00	0
0116-0035	2017-09-08 07:15:00	0
0116-0035	2017-09-08 07:30:00	56
0116-0035	2017-09-08 07:45:00	743
0116-0035	2017-09-08 08:00:00	560
0116-0035	2017-09-08 08:15:00	641
0116-0035	2017-09-08 08:30:00	352
0116-0035	2017-09-08 08:45:00	775
0116-0035	2017-09-08 09:00:00	634
0116-0035	2017-09-08 09:15:00	91
0116-0035	2017-09-08 09:30:00	80
0116-0035	2017-09-08 09:45:00	0
0116-0035	2017-09-08 10:00:00	0
0116-0035	2017-09-08 10:15:00	73
0116-0035	2017-09-08 10:30:00	188
0116-0035	2017-09-08 10:45:00	197
0116-0035	2017-09-08 11:00:00	270
0116-0035	2017-09-08 11:15:00	244
0116-0035	2017-09-08 11:30:00	43
0116-0035	2017-09-08 11:45:00	380
0116-0035	2017-09-08 12:00:00	153
0116-0035	2017-09-08 12:15:00	256
0116-0035	2017-09-08 12:30:00	267
0116-0035	2017-09-08 12:45:00	102
0116-0035	2017-09-08 13:00:00	668
0116-0035	2017-09-08 13:15:00	334
0116-0035	2017-09-08 13:30:00	775
0116-0035	2017-09-08 13:45:00	246
0116-0035	2017-09-08 14:00:00	454
0116-0035	2017-09-08 14:15:00	400
0116-0035	2017-09-08 14:30:00	128
0116-0035	2017-09-08 14:45:00	66
0116-0035	2017-09-08 15:00:00	52
0116-0035	2017-09-08 15:15:00	697
0116-0035	2017-09-08 15:30:00	58
0116-0035	2017-09-08 15:45:00	0
0116-0035	2017-09-08 16:00:00	47
0116-0035	2017-09-08 16:15:00	0
0116-0035	2017-09-08 16:30:00	0
0116-0035	2017-09-08 16:45:00	211
0116-0035	2017-09-08 17:00:00	321
0116-0035	2017-09-08 17:15:00	368
0116-0035	2017-09-08 17:30:00	105
0116-0035	2017-09-08 17:45:00	40
0116-0035	2017-09-08 18:00:00	214
0116-0035	2017-09-08 18:15:00	369
0116-0035	2017-09-08 18:30:00	194
0116-0035	2017-09-08 18:45:00	97
0116-0035	2017-09-08 19:00:00	281
0116-0035	2017-09-08 19:15:00	84
0116-0035	2017-09-08 19:30:00	90
0116-0035	2017-09-08 19:45:00	28
0116-0035	2017-09-08 20:00:00	139
0116-0035	2017-09-08 20:15:00	171
0116-0035	2017-09-08 20:30:00	257
0116-0035	2017-09-08 20:45:00	131
0116-0035	2017-09-08 21:00:00	214
0116-0035	2017-09-08 21:15:00	302
0116-0035	2017-09-08 21:30:00	35
0116-0035	2017-09-08 21:45:00	10
0116-0035	2017-09-08 22:00:00	0
0116-0035	2017-09-08 22:15:00	45
0116-0035	2017-09-08 22:30:00	404
0116-0035	2017-09-08 22:45:00	478
0116-0035	2017-09-08 23:00:00	23
0116-0035	2017-09-08 23:15:00	6
0116-0035	2017-09-08 23:30:00	93
0116-0035	2017-09-08 23:45:00	61
0116-0035	2017-09-09 00:00:00	0
0116-0035	2017-09-09 00:15:00	0
0116-0035	2017-09-09 00:30:00	0
0116-0035	2017-09-09 00:45:00	0
0116-0035	2017-09-09 01:00:00	0
0116-0035	2017-09-09 01:15:00	0
0116-0035	2017-09-09 01:30:00	0
0116-0035	2017-09-09 01:45:00	0
0116-0035	2017-09-09 02:00:00	0
0116-0035	2017-09-09 02:15:00	0
0116-0035	2017-09-09 02:30:00	0
0116-0035	2017-09-09 02:45:00	0
0116-0035	2017-09-09 03:00:00	0
0116-0035	2017-09-09 03:15:00	0
0116-0035	2017-09-09 03:30:00	0
0116-0035	2017-09-09 03:45:00	0
0116-0035	2017-09-09 04:00:00	0
0116-0035	2017-09-09 04:15:00	0
0116-0035	2017-09-09 04:30:00	0
0116-0035	2017-09-09 04:45:00	0
0116-0035	2017-09-09 05:00:00	0
0116-0035	2017-09-09 05:15:00	0
0116-0035	2017-09-09 05:30:00	0
0116-0035	2017-09-09 05:45:00	0
0116-0035	2017-09-09 06:00:00	0
0116-0035	2017-09-09 06:15:00	19
0116-0035	2017-09-09 06:30:00	0
0116-0035	2017-09-09 06:45:00	0
0116-0035	2017-09-09 07:00:00	0
0116-0035	2017-09-09 07:15:00	0
0116-0035	2017-09-09 07:30:00	0
0116-0035	2017-09-09 07:45:00	0
0116-0035	2017-09-09 08:00:00	0
0116-0035	2017-09-09 08:15:00	50
0116-0035	2017-09-09 08:30:00	469
0116-0035	2017-09-09 08:45:00	420
0116-0035	2017-09-09 09:00:00	914
0116-0035	2017-09-09 09:15:00	115
0116-0035	2017-09-09 09:30:00	115
0116-0035	2017-09-09 09:45:00	498
0116-0035	2017-09-09 10:00:00	286
0116-0035	2017-09-09 10:15:00	105
0116-0035	2017-09-09 10:30:00	89
0116-0035	2017-09-09 10:45:00	550
0116-0035	2017-09-09 11:00:00	534
0116-0035	2017-09-09 11:15:00	490
0116-0035	2017-09-09 11:30:00	10
0116-0035	2017-09-09 11:45:00	431
0116-0035	2017-09-09 12:00:00	340
0116-0035	2017-09-09 12:15:00	289
0116-0035	2017-09-09 12:30:00	190
0116-0035	2017-09-09 12:45:00	294
0116-0035	2017-09-09 13:00:00	581
0116-0035	2017-09-09 13:15:00	80
0116-0035	2017-09-09 13:30:00	62
0116-0035	2017-09-09 13:45:00	44
0116-0035	2017-09-09 14:00:00	0
0116-0035	2017-09-09 14:15:00	0
0116-0035	2017-09-09 14:30:00	0
0116-0035	2017-09-09 14:45:00	0
0116-0035	2017-09-09 15:00:00	0
0116-0035	2017-09-09 15:15:00	0
0116-0035	2017-09-09 15:30:00	0
0116-0035	2017-09-09 15:45:00	0
0116-0035	2017-09-09 16:00:00	0
0116-0035	2017-09-09 16:15:00	0
0116-0035	2017-09-09 16:30:00	0
0116-0035	2017-09-09 16:45:00	0
0116-0035	2017-09-09 17:00:00	0
0116-0035	2017-09-09 17:15:00	0
0116-0035	2017-09-09 17:30:00	0
0116-0035	2017-09-09 17:45:00	0
0116-0035	2017-09-09 18:00:00	0
0116-0035	2017-09-09 18:15:00	0
0116-0035	2017-09-09 18:30:00	0
0116-0035	2017-09-09 18:45:00	0
0116-0035	2017-09-09 19:00:00	0
0116-0035	2017-09-09 19:15:00	0
0116-0035	2017-09-09 19:30:00	0
0116-0035	2017-09-09 19:45:00	0
0116-0035	2017-09-09 20:00:00	0
0116-0035	2017-09-09 20:15:00	0
0116-0035	2017-09-09 20:30:00	0
0116-0035	2017-09-09 20:45:00	0
0116-0035	2017-09-09 21:00:00	0
0116-0035	2017-09-09 21:15:00	0
0116-0035	2017-09-09 21:30:00	0
0116-0035	2017-09-09 21:45:00	0
0116-0035	2017-09-09 22:00:00	0
0116-0035	2017-09-09 22:15:00	0
0116-0035	2017-09-09 22:30:00	0
0116-0035	2017-09-09 22:45:00	0
0116-0035	2017-09-09 23:00:00	0
0116-0035	2017-09-09 23:15:00	0
0116-0035	2017-09-09 23:30:00	0
0116-0035	2017-09-09 23:45:00	0
