## Supplementary Data 2 for "Digital phenotyping by consumer wearables identifies sleep-associated markers of cardiovascular disease risk and biological aging": ActivityTable_0116-0037-NHC.tsv

0116-0037	2016-10-18 00:00:00	0
0116-0037	2016-10-18 00:15:00	0
0116-0037	2016-10-18 00:30:00	0
0116-0037	2016-10-18 00:45:00	0
0116-0037	2016-10-18 01:00:00	0
0116-0037	2016-10-18 01:15:00	0
0116-0037	2016-10-18 01:30:00	0
0116-0037	2016-10-18 01:45:00	0
0116-0037	2016-10-18 02:00:00	0
0116-0037	2016-10-18 02:15:00	0
0116-0037	2016-10-18 02:30:00	0
0116-0037	2016-10-18 02:45:00	0
0116-0037	2016-10-18 03:00:00	0
0116-0037	2016-10-18 03:15:00	0
0116-0037	2016-10-18 03:30:00	0
0116-0037	2016-10-18 03:45:00	0
0116-0037	2016-10-18 04:00:00	0
0116-0037	2016-10-18 04:15:00	0
0116-0037	2016-10-18 04:30:00	0
0116-0037	2016-10-18 04:45:00	0
0116-0037	2016-10-18 05:00:00	0
0116-0037	2016-10-18 05:15:00	0
0116-0037	2016-10-18 05:30:00	0
0116-0037	2016-10-18 05:45:00	0
0116-0037	2016-10-18 06:00:00	0
0116-0037	2016-10-18 06:15:00	0
0116-0037	2016-10-18 06:30:00	0
0116-0037	2016-10-18 06:45:00	0
0116-0037	2016-10-18 07:00:00	0
0116-0037	2016-10-18 07:15:00	0
0116-0037	2016-10-18 07:30:00	0
0116-0037	2016-10-18 07:45:00	0
0116-0037	2016-10-18 08:00:00	0
0116-0037	2016-10-18 08:15:00	0
0116-0037	2016-10-18 08:30:00	0
0116-0037	2016-10-18 08:45:00	0
0116-0037	2016-10-18 09:00:00	0
0116-0037	2016-10-18 09:15:00	0
0116-0037	2016-10-18 09:30:00	0
0116-0037	2016-10-18 09:45:00	0
0116-0037	2016-10-18 10:00:00	0
0116-0037	2016-10-18 10:15:00	0
0116-0037	2016-10-18 10:30:00	0
0116-0037	2016-10-18 10:45:00	0
0116-0037	2016-10-18 11:00:00	0
0116-0037	2016-10-18 11:15:00	0
0116-0037	2016-10-18 11:30:00	0
0116-0037	2016-10-18 11:45:00	0
0116-0037	2016-10-18 12:00:00	93
0116-0037	2016-10-18 12:15:00	0
0116-0037	2016-10-18 12:30:00	52
0116-0037	2016-10-18 12:45:00	1206
0116-0037	2016-10-18 13:00:00	1498
0116-0037	2016-10-18 13:15:00	389
0116-0037	2016-10-18 13:30:00	383
0116-0037	2016-10-18 13:45:00	25
0116-0037	2016-10-18 14:00:00	12
0116-0037	2016-10-18 14:15:00	0
0116-0037	2016-10-18 14:30:00	0
0116-0037	2016-10-18 14:45:00	0
0116-0037	2016-10-18 15:00:00	0
0116-0037	2016-10-18 15:15:00	0
0116-0037	2016-10-18 15:30:00	0
0116-0037	2016-10-18 15:45:00	0
0116-0037	2016-10-18 16:00:00	0
0116-0037	2016-10-18 16:15:00	0
0116-0037	2016-10-18 16:30:00	246
0116-0037	2016-10-18 16:45:00	451
0116-0037	2016-10-18 17:00:00	747
0116-0037	2016-10-18 17:15:00	91
0116-0037	2016-10-18 17:30:00	12
0116-0037	2016-10-18 17:45:00	62
0116-0037	2016-10-18 18:00:00	73
0116-0037	2016-10-18 18:15:00	0
0116-0037	2016-10-18 18:30:00	21
0116-0037	2016-10-18 18:45:00	0
0116-0037	2016-10-18 19:00:00	0
0116-0037	2016-10-18 19:15:00	0
0116-0037	2016-10-18 19:30:00	0
0116-0037	2016-10-18 19:45:00	0
0116-0037	2016-10-18 20:00:00	0
0116-0037	2016-10-18 20:15:00	31
0116-0037	2016-10-18 20:30:00	19
0116-0037	2016-10-18 20:45:00	0
0116-0037	2016-10-18 21:00:00	235
0116-0037	2016-10-18 21:15:00	44
0116-0037	2016-10-18 21:30:00	0
0116-0037	2016-10-18 21:45:00	0
0116-0037	2016-10-18 22:00:00	46
0116-0037	2016-10-18 22:15:00	64
0116-0037	2016-10-18 22:30:00	0
0116-0037	2016-10-18 22:45:00	28
0116-0037	2016-10-18 23:00:00	0
0116-0037	2016-10-18 23:15:00	0
0116-0037	2016-10-18 23:30:00	0
0116-0037	2016-10-18 23:45:00	11
0116-0037	2016-10-19 00:00:00	0
0116-0037	2016-10-19 00:15:00	0
0116-0037	2016-10-19 00:30:00	0
0116-0037	2016-10-19 00:45:00	0
0116-0037	2016-10-19 01:00:00	0
0116-0037	2016-10-19 01:15:00	0
0116-0037	2016-10-19 01:30:00	0
0116-0037	2016-10-19 01:45:00	0
0116-0037	2016-10-19 02:00:00	0
0116-0037	2016-10-19 02:15:00	0
0116-0037	2016-10-19 02:30:00	8
0116-0037	2016-10-19 02:45:00	0
0116-0037	2016-10-19 03:00:00	0
0116-0037	2016-10-19 03:15:00	6
0116-0037	2016-10-19 03:30:00	0
0116-0037	2016-10-19 03:45:00	0
0116-0037	2016-10-19 04:00:00	0
0116-0037	2016-10-19 04:15:00	0
0116-0037	2016-10-19 04:30:00	0
0116-0037	2016-10-19 04:45:00	0
0116-0037	2016-10-19 05:00:00	0
0116-0037	2016-10-19 05:15:00	0
0116-0037	2016-10-19 05:30:00	0
0116-0037	2016-10-19 05:45:00	0
0116-0037	2016-10-19 06:00:00	53
0116-0037	2016-10-19 06:15:00	0
0116-0037	2016-10-19 06:30:00	0
0116-0037	2016-10-19 06:45:00	124
0116-0037	2016-10-19 07:00:00	0
0116-0037	2016-10-19 07:15:00	0
0116-0037	2016-10-19 07:30:00	0
0116-0037	2016-10-19 07:45:00	0
0116-0037	2016-10-19 08:00:00	0
0116-0037	2016-10-19 08:15:00	0
0116-0037	2016-10-19 08:30:00	0
0116-0037	2016-10-19 08:45:00	0
0116-0037	2016-10-19 09:00:00	0
0116-0037	2016-10-19 09:15:00	0
0116-0037	2016-10-19 09:30:00	211
0116-0037	2016-10-19 09:45:00	209
0116-0037	2016-10-19 10:00:00	20
0116-0037	2016-10-19 10:15:00	40
0116-0037	2016-10-19 10:30:00	555
0116-0037	2016-10-19 10:45:00	212
0116-0037	2016-10-19 11:00:00	131
0116-0037	2016-10-19 11:15:00	101
0116-0037	2016-10-19 11:30:00	145
0116-0037	2016-10-19 11:45:00	22
0116-0037	2016-10-19 12:00:00	295
0116-0037	2016-10-19 12:15:00	166
0116-0037	2016-10-19 12:30:00	99
0116-0037	2016-10-19 12:45:00	34
0116-0037	2016-10-19 13:00:00	260
0116-0037	2016-10-19 13:15:00	168
0116-0037	2016-10-19 13:30:00	21
0116-0037	2016-10-19 13:45:00	114
0116-0037	2016-10-19 14:00:00	0
0116-0037	2016-10-19 14:15:00	21
0116-0037	2016-10-19 14:30:00	133
0116-0037	2016-10-19 14:45:00	427
0116-0037	2016-10-19 15:00:00	149
0116-0037	2016-10-19 15:15:00	132
0116-0037	2016-10-19 15:30:00	124
0116-0037	2016-10-19 15:45:00	49
0116-0037	2016-10-19 16:00:00	217
0116-0037	2016-10-19 16:15:00	53
0116-0037	2016-10-19 16:30:00	167
0116-0037	2016-10-19 16:45:00	67
0116-0037	2016-10-19 17:00:00	99
0116-0037	2016-10-19 17:15:00	163
0116-0037	2016-10-19 17:30:00	193
0116-0037	2016-10-19 17:45:00	174
0116-0037	2016-10-19 18:00:00	239
0116-0037	2016-10-19 18:15:00	70
0116-0037	2016-10-19 18:30:00	178
0116-0037	2016-10-19 18:45:00	177
0116-0037	2016-10-19 19:00:00	241
0116-0037	2016-10-19 19:15:00	187
0116-0037	2016-10-19 19:30:00	165
0116-0037	2016-10-19 19:45:00	395
0116-0037	2016-10-19 20:00:00	0
0116-0037	2016-10-19 20:15:00	0
0116-0037	2016-10-19 20:30:00	0
0116-0037	2016-10-19 20:45:00	57
0116-0037	2016-10-19 21:00:00	8
0116-0037	2016-10-19 21:15:00	28
0116-0037	2016-10-19 21:30:00	61
0116-0037	2016-10-19 21:45:00	52
0116-0037	2016-10-19 22:00:00	8
0116-0037	2016-10-19 22:15:00	0
0116-0037	2016-10-19 22:30:00	0
0116-0037	2016-10-19 22:45:00	0
0116-0037	2016-10-19 23:00:00	0
0116-0037	2016-10-19 23:15:00	8
0116-0037	2016-10-19 23:30:00	0
0116-0037	2016-10-19 23:45:00	0
0116-0037	2016-10-20 00:00:00	0
0116-0037	2016-10-20 00:15:00	0
0116-0037	2016-10-20 00:30:00	0
0116-0037	2016-10-20 00:45:00	0
0116-0037	2016-10-20 01:00:00	0
0116-0037	2016-10-20 01:15:00	0
0116-0037	2016-10-20 01:30:00	0
0116-0037	2016-10-20 01:45:00	0
0116-0037	2016-10-20 02:00:00	0
0116-0037	2016-10-20 02:15:00	0
0116-0037	2016-10-20 02:30:00	0
0116-0037	2016-10-20 02:45:00	0
0116-0037	2016-10-20 03:00:00	0
0116-0037	2016-10-20 03:15:00	0
0116-0037	2016-10-20 03:30:00	0
0116-0037	2016-10-20 03:45:00	0
0116-0037	2016-10-20 04:00:00	0
0116-0037	2016-10-20 04:15:00	0
0116-0037	2016-10-20 04:30:00	0
0116-0037	2016-10-20 04:45:00	0
0116-0037	2016-10-20 05:00:00	11
0116-0037	2016-10-20 05:15:00	0
0116-0037	2016-10-20 05:30:00	0
0116-0037	2016-10-20 05:45:00	8
0116-0037	2016-10-20 06:00:00	0
0116-0037	2016-10-20 06:15:00	0
0116-0037	2016-10-20 06:30:00	0
0116-0037	2016-10-20 06:45:00	0
0116-0037	2016-10-20 07:00:00	0
0116-0037	2016-10-20 07:15:00	0
0116-0037	2016-10-20 07:30:00	0
0116-0037	2016-10-20 07:45:00	0
0116-0037	2016-10-20 08:00:00	0
0116-0037	2016-10-20 08:15:00	0
0116-0037	2016-10-20 08:30:00	0
0116-0037	2016-10-20 08:45:00	0
0116-0037	2016-10-20 09:00:00	0
0116-0037	2016-10-20 09:15:00	0
0116-0037	2016-10-20 09:30:00	76
0116-0037	2016-10-20 09:45:00	82
0116-0037	2016-10-20 10:00:00	9
0116-0037	2016-10-20 10:15:00	87
0116-0037	2016-10-20 10:30:00	519
0116-0037	2016-10-20 10:45:00	403
0116-0037	2016-10-20 11:00:00	62
0116-0037	2016-10-20 11:15:00	159
0116-0037	2016-10-20 11:30:00	278
0116-0037	2016-10-20 11:45:00	74
0116-0037	2016-10-20 12:00:00	59
0116-0037	2016-10-20 12:15:00	22
0116-0037	2016-10-20 12:30:00	98
0116-0037	2016-10-20 12:45:00	332
0116-0037	2016-10-20 13:00:00	529
0116-0037	2016-10-20 13:15:00	525
0116-0037	2016-10-20 13:30:00	158
0116-0037	2016-10-20 13:45:00	87
0116-0037	2016-10-20 14:00:00	131
0116-0037	2016-10-20 14:15:00	102
0116-0037	2016-10-20 14:30:00	320
0116-0037	2016-10-20 14:45:00	377
0116-0037	2016-10-20 15:00:00	348
0116-0037	2016-10-20 15:15:00	119
0116-0037	2016-10-20 15:30:00	285
0116-0037	2016-10-20 15:45:00	129
0116-0037	2016-10-20 16:00:00	358
0116-0037	2016-10-20 16:15:00	231
0116-0037	2016-10-20 16:30:00	292
0116-0037	2016-10-20 16:45:00	176
0116-0037	2016-10-20 17:00:00	217
0116-0037	2016-10-20 17:15:00	304
0116-0037	2016-10-20 17:30:00	212
0116-0037	2016-10-20 17:45:00	98
0116-0037	2016-10-20 18:00:00	68
0116-0037	2016-10-20 18:15:00	156
0116-0037	2016-10-20 18:30:00	466
0116-0037	2016-10-20 18:45:00	524
0116-0037	2016-10-20 19:00:00	121
0116-0037	2016-10-20 19:15:00	160
0116-0037	2016-10-20 19:30:00	180
0116-0037	2016-10-20 19:45:00	209
0116-0037	2016-10-20 20:00:00	534
0116-0037	2016-10-20 20:15:00	74
0116-0037	2016-10-20 20:30:00	0
0116-0037	2016-10-20 20:45:00	0
0116-0037	2016-10-20 21:00:00	0
0116-0037	2016-10-20 21:15:00	73
0116-0037	2016-10-20 21:30:00	11
0116-0037	2016-10-20 21:45:00	8
0116-0037	2016-10-20 22:00:00	0
0116-0037	2016-10-20 22:15:00	0
0116-0037	2016-10-20 22:30:00	0
0116-0037	2016-10-20 22:45:00	0
0116-0037	2016-10-20 23:00:00	0
0116-0037	2016-10-20 23:15:00	0
0116-0037	2016-10-20 23:30:00	22
0116-0037	2016-10-20 23:45:00	0
0116-0037	2016-10-21 00:00:00	0
0116-0037	2016-10-21 00:15:00	0
0116-0037	2016-10-21 00:30:00	0
0116-0037	2016-10-21 00:45:00	0
0116-0037	2016-10-21 01:00:00	0
0116-0037	2016-10-21 01:15:00	0
0116-0037	2016-10-21 01:30:00	0
0116-0037	2016-10-21 01:45:00	0
0116-0037	2016-10-21 02:00:00	0
0116-0037	2016-10-21 02:15:00	0
0116-0037	2016-10-21 02:30:00	0
0116-0037	2016-10-21 02:45:00	0
0116-0037	2016-10-21 03:00:00	0
0116-0037	2016-10-21 03:15:00	0
0116-0037	2016-10-21 03:30:00	6
0116-0037	2016-10-21 03:45:00	0
0116-0037	2016-10-21 04:00:00	0
0116-0037	2016-10-21 04:15:00	0
0116-0037	2016-10-21 04:30:00	0
0116-0037	2016-10-21 04:45:00	0
0116-0037	2016-10-21 05:00:00	0
0116-0037	2016-10-21 05:15:00	0
0116-0037	2016-10-21 05:30:00	4
0116-0037	2016-10-21 05:45:00	0
0116-0037	2016-10-21 06:00:00	0
0116-0037	2016-10-21 06:15:00	0
0116-0037	2016-10-21 06:30:00	0
0116-0037	2016-10-21 06:45:00	0
0116-0037	2016-10-21 07:00:00	0
0116-0037	2016-10-21 07:15:00	0
0116-0037	2016-10-21 07:30:00	0
0116-0037	2016-10-21 07:45:00	0
0116-0037	2016-10-21 08:00:00	0
0116-0037	2016-10-21 08:15:00	0
0116-0037	2016-10-21 08:30:00	0
0116-0037	2016-10-21 08:45:00	0
0116-0037	2016-10-21 09:00:00	0
0116-0037	2016-10-21 09:15:00	0
0116-0037	2016-10-21 09:30:00	380
0116-0037	2016-10-21 09:45:00	71
0116-0037	2016-10-21 10:00:00	424
0116-0037	2016-10-21 10:15:00	362
0116-0037	2016-10-21 10:30:00	291
0116-0037	2016-10-21 10:45:00	106
0116-0037	2016-10-21 11:00:00	118
0116-0037	2016-10-21 11:15:00	204
0116-0037	2016-10-21 11:30:00	455
0116-0037	2016-10-21 11:45:00	140
0116-0037	2016-10-21 12:00:00	181
0116-0037	2016-10-21 12:15:00	364
0116-0037	2016-10-21 12:30:00	282
0116-0037	2016-10-21 12:45:00	189
0116-0037	2016-10-21 13:00:00	344
0116-0037	2016-10-21 13:15:00	374
0116-0037	2016-10-21 13:30:00	478
0116-0037	2016-10-21 13:45:00	63
0116-0037	2016-10-21 14:00:00	94
0116-0037	2016-10-21 14:15:00	450
0116-0037	2016-10-21 14:30:00	329
0116-0037	2016-10-21 14:45:00	86
0116-0037	2016-10-21 15:00:00	0
0116-0037	2016-10-21 15:15:00	85
0116-0037	2016-10-21 15:30:00	136
0116-0037	2016-10-21 15:45:00	84
0116-0037	2016-10-21 16:00:00	349
0116-0037	2016-10-21 16:15:00	450
0116-0037	2016-10-21 16:30:00	168
0116-0037	2016-10-21 16:45:00	277
0116-0037	2016-10-21 17:00:00	327
0116-0037	2016-10-21 17:15:00	57
0116-0037	2016-10-21 17:30:00	18
0116-0037	2016-10-21 17:45:00	32
0116-0037	2016-10-21 18:00:00	0
0116-0037	2016-10-21 18:15:00	135
0116-0037	2016-10-21 18:30:00	303
0116-0037	2016-10-21 18:45:00	165
0116-0037	2016-10-21 19:00:00	162
0116-0037	2016-10-21 19:15:00	251
0116-0037	2016-10-21 19:30:00	414
0116-0037	2016-10-21 19:45:00	114
0116-0037	2016-10-21 20:00:00	650
0116-0037	2016-10-21 20:15:00	546
0116-0037	2016-10-21 20:30:00	459
0116-0037	2016-10-21 20:45:00	0
0116-0037	2016-10-21 21:00:00	81
0116-0037	2016-10-21 21:15:00	0
0116-0037	2016-10-21 21:30:00	322
0116-0037	2016-10-21 21:45:00	541
0116-0037	2016-10-21 22:00:00	133
0116-0037	2016-10-21 22:15:00	53
0116-0037	2016-10-21 22:30:00	33
0116-0037	2016-10-21 22:45:00	17
0116-0037	2016-10-21 23:00:00	0
0116-0037	2016-10-21 23:15:00	5
0116-0037	2016-10-21 23:30:00	8
0116-0037	2016-10-21 23:45:00	0
0116-0037	2016-10-22 00:00:00	0
0116-0037	2016-10-22 00:15:00	0
0116-0037	2016-10-22 00:30:00	0
0116-0037	2016-10-22 00:45:00	0
0116-0037	2016-10-22 01:00:00	0
0116-0037	2016-10-22 01:15:00	0
0116-0037	2016-10-22 01:30:00	0
0116-0037	2016-10-22 01:45:00	0
0116-0037	2016-10-22 02:00:00	0
0116-0037	2016-10-22 02:15:00	0
0116-0037	2016-10-22 02:30:00	0
0116-0037	2016-10-22 02:45:00	0
0116-0037	2016-10-22 03:00:00	6
0116-0037	2016-10-22 03:15:00	8
0116-0037	2016-10-22 03:30:00	0
0116-0037	2016-10-22 03:45:00	6
0116-0037	2016-10-22 04:00:00	0
0116-0037	2016-10-22 04:15:00	10
0116-0037	2016-10-22 04:30:00	0
0116-0037	2016-10-22 04:45:00	0
0116-0037	2016-10-22 05:00:00	0
0116-0037	2016-10-22 05:15:00	0
0116-0037	2016-10-22 05:30:00	0
0116-0037	2016-10-22 05:45:00	0
0116-0037	2016-10-22 06:00:00	0
0116-0037	2016-10-22 06:15:00	0
0116-0037	2016-10-22 06:30:00	0
0116-0037	2016-10-22 06:45:00	0
0116-0037	2016-10-22 07:00:00	11
0116-0037	2016-10-22 07:15:00	0
0116-0037	2016-10-22 07:30:00	0
0116-0037	2016-10-22 07:45:00	0
0116-0037	2016-10-22 08:00:00	0
0116-0037	2016-10-22 08:15:00	0
0116-0037	2016-10-22 08:30:00	0
0116-0037	2016-10-22 08:45:00	0
0116-0037	2016-10-22 09:00:00	0
0116-0037	2016-10-22 09:15:00	9
0116-0037	2016-10-22 09:30:00	0
0116-0037	2016-10-22 09:45:00	289
0116-0037	2016-10-22 10:00:00	136
0116-0037	2016-10-22 10:15:00	319
0116-0037	2016-10-22 10:30:00	0
0116-0037	2016-10-22 10:45:00	0
0116-0037	2016-10-22 11:00:00	0
0116-0037	2016-10-22 11:15:00	0
0116-0037	2016-10-22 11:30:00	0
0116-0037	2016-10-22 11:45:00	0
0116-0037	2016-10-22 12:00:00	23
0116-0037	2016-10-22 12:15:00	97
0116-0037	2016-10-22 12:30:00	174
0116-0037	2016-10-22 12:45:00	91
0116-0037	2016-10-22 13:00:00	145
0116-0037	2016-10-22 13:15:00	208
0116-0037	2016-10-22 13:30:00	194
0116-0037	2016-10-22 13:45:00	553
0116-0037	2016-10-22 14:00:00	37
0116-0037	2016-10-22 14:15:00	113
0116-0037	2016-10-22 14:30:00	260
0116-0037	2016-10-22 14:45:00	186
0116-0037	2016-10-22 15:00:00	81
0116-0037	2016-10-22 15:15:00	184
0116-0037	2016-10-22 15:30:00	167
0116-0037	2016-10-22 15:45:00	187
0116-0037	2016-10-22 16:00:00	75
0116-0037	2016-10-22 16:15:00	233
0116-0037	2016-10-22 16:30:00	220
0116-0037	2016-10-22 16:45:00	52
0116-0037	2016-10-22 17:00:00	200
0116-0037	2016-10-22 17:15:00	48
0116-0037	2016-10-22 17:30:00	287
0116-0037	2016-10-22 17:45:00	90
0116-0037	2016-10-22 18:00:00	164
0116-0037	2016-10-22 18:15:00	366
0116-0037	2016-10-22 18:30:00	185
0116-0037	2016-10-22 18:45:00	188
0116-0037	2016-10-22 19:00:00	217
0116-0037	2016-10-22 19:15:00	0
0116-0037	2016-10-22 19:30:00	0
0116-0037	2016-10-22 19:45:00	0
0116-0037	2016-10-22 20:00:00	0
0116-0037	2016-10-22 20:15:00	0
0116-0037	2016-10-22 20:30:00	0
0116-0037	2016-10-22 20:45:00	99
0116-0037	2016-10-22 21:00:00	0
0116-0037	2016-10-22 21:15:00	0
0116-0037	2016-10-22 21:30:00	0
0116-0037	2016-10-22 21:45:00	0
0116-0037	2016-10-22 22:00:00	0
0116-0037	2016-10-22 22:15:00	0
0116-0037	2016-10-22 22:30:00	12
0116-0037	2016-10-22 22:45:00	83
0116-0037	2016-10-22 23:00:00	53
0116-0037	2016-10-22 23:15:00	0
0116-0037	2016-10-22 23:30:00	6
0116-0037	2016-10-22 23:45:00	0
0116-0037	2016-10-23 00:00:00	4
0116-0037	2016-10-23 00:15:00	0
0116-0037	2016-10-23 00:30:00	0
0116-0037	2016-10-23 00:45:00	0
0116-0037	2016-10-23 01:00:00	0
0116-0037	2016-10-23 01:15:00	0
0116-0037	2016-10-23 01:30:00	0
0116-0037	2016-10-23 01:45:00	0
0116-0037	2016-10-23 02:00:00	0
0116-0037	2016-10-23 02:15:00	0
0116-0037	2016-10-23 02:30:00	0
0116-0037	2016-10-23 02:45:00	0
0116-0037	2016-10-23 03:00:00	0
0116-0037	2016-10-23 03:15:00	0
0116-0037	2016-10-23 03:30:00	0
0116-0037	2016-10-23 03:45:00	0
0116-0037	2016-10-23 04:00:00	0
0116-0037	2016-10-23 04:15:00	0
0116-0037	2016-10-23 04:30:00	0
0116-0037	2016-10-23 04:45:00	0
0116-0037	2016-10-23 05:00:00	0
0116-0037	2016-10-23 05:15:00	0
0116-0037	2016-10-23 05:30:00	0
0116-0037	2016-10-23 05:45:00	0
0116-0037	2016-10-23 06:00:00	0
0116-0037	2016-10-23 06:15:00	0
0116-0037	2016-10-23 06:30:00	0
0116-0037	2016-10-23 06:45:00	0
0116-0037	2016-10-23 07:00:00	0
0116-0037	2016-10-23 07:15:00	0
0116-0037	2016-10-23 07:30:00	0
0116-0037	2016-10-23 07:45:00	0
0116-0037	2016-10-23 08:00:00	8
0116-0037	2016-10-23 08:15:00	0
0116-0037	2016-10-23 08:30:00	0
0116-0037	2016-10-23 08:45:00	0
0116-0037	2016-10-23 09:00:00	0
0116-0037	2016-10-23 09:15:00	0
0116-0037	2016-10-23 09:30:00	0
0116-0037	2016-10-23 09:45:00	11
0116-0037	2016-10-23 10:00:00	380
0116-0037	2016-10-23 10:15:00	204
0116-0037	2016-10-23 10:30:00	699
0116-0037	2016-10-23 10:45:00	56
0116-0037	2016-10-23 11:00:00	156
0116-0037	2016-10-23 11:15:00	94
0116-0037	2016-10-23 11:30:00	167
0116-0037	2016-10-23 11:45:00	194
0116-0037	2016-10-23 12:00:00	306
0116-0037	2016-10-23 12:15:00	265
0116-0037	2016-10-23 12:30:00	153
0116-0037	2016-10-23 12:45:00	25
0116-0037	2016-10-23 13:00:00	156
0116-0037	2016-10-23 13:15:00	81
0116-0037	2016-10-23 13:30:00	35
0116-0037	2016-10-23 13:45:00	567
0116-0037	2016-10-23 14:00:00	60
0116-0037	2016-10-23 14:15:00	54
0116-0037	2016-10-23 14:30:00	39
0116-0037	2016-10-23 14:45:00	345
0116-0037	2016-10-23 15:00:00	34
0116-0037	2016-10-23 15:15:00	118
0116-0037	2016-10-23 15:30:00	87
0116-0037	2016-10-23 15:45:00	47
0116-0037	2016-10-23 16:00:00	431
0116-0037	2016-10-23 16:15:00	629
0116-0037	2016-10-23 16:30:00	71
0116-0037	2016-10-23 16:45:00	196
0116-0037	2016-10-23 17:00:00	135
0116-0037	2016-10-23 17:15:00	72
0116-0037	2016-10-23 17:30:00	87
0116-0037	2016-10-23 17:45:00	322
0116-0037	2016-10-23 18:00:00	149
0116-0037	2016-10-23 18:15:00	115
0116-0037	2016-10-23 18:30:00	531
0116-0037	2016-10-23 18:45:00	318
0116-0037	2016-10-23 19:00:00	1052
0116-0037	2016-10-23 19:15:00	223
0116-0037	2016-10-23 19:30:00	680
0116-0037	2016-10-23 19:45:00	16
0116-0037	2016-10-23 20:00:00	18
0116-0037	2016-10-23 20:15:00	19
0116-0037	2016-10-23 20:30:00	0
0116-0037	2016-10-23 20:45:00	48
0116-0037	2016-10-23 21:00:00	213
0116-0037	2016-10-23 21:15:00	163
0116-0037	2016-10-23 21:30:00	22
0116-0037	2016-10-23 21:45:00	7
0116-0037	2016-10-23 22:00:00	0
0116-0037	2016-10-23 22:15:00	0
0116-0037	2016-10-23 22:30:00	0
0116-0037	2016-10-23 22:45:00	0
0116-0037	2016-10-23 23:00:00	0
0116-0037	2016-10-23 23:15:00	0
0116-0037	2016-10-23 23:30:00	0
0116-0037	2016-10-23 23:45:00	32
0116-0037	2016-10-24 00:00:00	5
0116-0037	2016-10-24 00:15:00	25
0116-0037	2016-10-24 00:30:00	0
0116-0037	2016-10-24 00:45:00	0
0116-0037	2016-10-24 01:00:00	0
0116-0037	2016-10-24 01:15:00	0
0116-0037	2016-10-24 01:30:00	0
0116-0037	2016-10-24 01:45:00	0
0116-0037	2016-10-24 02:00:00	17
0116-0037	2016-10-24 02:15:00	0
0116-0037	2016-10-24 02:30:00	0
0116-0037	2016-10-24 02:45:00	7
0116-0037	2016-10-24 03:00:00	0
0116-0037	2016-10-24 03:15:00	0
0116-0037	2016-10-24 03:30:00	0
0116-0037	2016-10-24 03:45:00	0
0116-0037	2016-10-24 04:00:00	6
0116-0037	2016-10-24 04:15:00	0
0116-0037	2016-10-24 04:30:00	0
0116-0037	2016-10-24 04:45:00	0
0116-0037	2016-10-24 05:00:00	0
0116-0037	2016-10-24 05:15:00	0
0116-0037	2016-10-24 05:30:00	0
0116-0037	2016-10-24 05:45:00	0
0116-0037	2016-10-24 06:00:00	0
0116-0037	2016-10-24 06:15:00	0
0116-0037	2016-10-24 06:30:00	0
0116-0037	2016-10-24 06:45:00	0
0116-0037	2016-10-24 07:00:00	16
0116-0037	2016-10-24 07:15:00	0
0116-0037	2016-10-24 07:30:00	0
0116-0037	2016-10-24 07:45:00	0
0116-0037	2016-10-24 08:00:00	0
0116-0037	2016-10-24 08:15:00	77
0116-0037	2016-10-24 08:30:00	461
0116-0037	2016-10-24 08:45:00	828
0116-0037	2016-10-24 09:00:00	317
0116-0037	2016-10-24 09:15:00	0
0116-0037	2016-10-24 09:30:00	138
0116-0037	2016-10-24 09:45:00	0
0116-0037	2016-10-24 10:00:00	0
0116-0037	2016-10-24 10:15:00	0
0116-0037	2016-10-24 10:30:00	0
0116-0037	2016-10-24 10:45:00	0
0116-0037	2016-10-24 11:00:00	0
0116-0037	2016-10-24 11:15:00	0
0116-0037	2016-10-24 11:30:00	0
0116-0037	2016-10-24 11:45:00	0
0116-0037	2016-10-24 12:00:00	0
0116-0037	2016-10-24 12:15:00	0
0116-0037	2016-10-24 12:30:00	0
0116-0037	2016-10-24 12:45:00	0
0116-0037	2016-10-24 13:00:00	0
0116-0037	2016-10-24 13:15:00	0
0116-0037	2016-10-24 13:30:00	0
0116-0037	2016-10-24 13:45:00	0
0116-0037	2016-10-24 14:00:00	0
0116-0037	2016-10-24 14:15:00	0
0116-0037	2016-10-24 14:30:00	0
0116-0037	2016-10-24 14:45:00	0
0116-0037	2016-10-24 15:00:00	0
0116-0037	2016-10-24 15:15:00	0
0116-0037	2016-10-24 15:30:00	0
0116-0037	2016-10-24 15:45:00	0
0116-0037	2016-10-24 16:00:00	0
0116-0037	2016-10-24 16:15:00	0
0116-0037	2016-10-24 16:30:00	0
0116-0037	2016-10-24 16:45:00	0
0116-0037	2016-10-24 17:00:00	0
0116-0037	2016-10-24 17:15:00	0
0116-0037	2016-10-24 17:30:00	0
0116-0037	2016-10-24 17:45:00	0
0116-0037	2016-10-24 18:00:00	0
0116-0037	2016-10-24 18:15:00	0
0116-0037	2016-10-24 18:30:00	0
0116-0037	2016-10-24 18:45:00	0
0116-0037	2016-10-24 19:00:00	0
0116-0037	2016-10-24 19:15:00	0
0116-0037	2016-10-24 19:30:00	0
0116-0037	2016-10-24 19:45:00	0
0116-0037	2016-10-24 20:00:00	0
0116-0037	2016-10-24 20:15:00	0
0116-0037	2016-10-24 20:30:00	0
0116-0037	2016-10-24 20:45:00	0
0116-0037	2016-10-24 21:00:00	0
0116-0037	2016-10-24 21:15:00	0
0116-0037	2016-10-24 21:30:00	0
0116-0037	2016-10-24 21:45:00	0
0116-0037	2016-10-24 22:00:00	0
0116-0037	2016-10-24 22:15:00	0
0116-0037	2016-10-24 22:30:00	0
0116-0037	2016-10-24 22:45:00	0
0116-0037	2016-10-24 23:00:00	0
0116-0037	2016-10-24 23:15:00	0
0116-0037	2016-10-24 23:30:00	0
0116-0037	2016-10-24 23:45:00	0
