## Supplementary Data 2 for "Digital phenotyping by consumer wearables identifies sleep-associated markers of cardiovascular disease risk and biological aging": ActivityTable_0116-0039-NHC.tsv

0116-0039	2016-11-09 00:00:00	0
0116-0039	2016-11-09 00:15:00	0
0116-0039	2016-11-09 00:30:00	0
0116-0039	2016-11-09 00:45:00	0
0116-0039	2016-11-09 01:00:00	0
0116-0039	2016-11-09 01:15:00	0
0116-0039	2016-11-09 01:30:00	0
0116-0039	2016-11-09 01:45:00	0
0116-0039	2016-11-09 02:00:00	0
0116-0039	2016-11-09 02:15:00	0
0116-0039	2016-11-09 02:30:00	0
0116-0039	2016-11-09 02:45:00	0
0116-0039	2016-11-09 03:00:00	0
0116-0039	2016-11-09 03:15:00	0
0116-0039	2016-11-09 03:30:00	0
0116-0039	2016-11-09 03:45:00	0
0116-0039	2016-11-09 04:00:00	0
0116-0039	2016-11-09 04:15:00	0
0116-0039	2016-11-09 04:30:00	0
0116-0039	2016-11-09 04:45:00	0
0116-0039	2016-11-09 05:00:00	0
0116-0039	2016-11-09 05:15:00	0
0116-0039	2016-11-09 05:30:00	0
0116-0039	2016-11-09 05:45:00	0
0116-0039	2016-11-09 06:00:00	0
0116-0039	2016-11-09 06:15:00	0
0116-0039	2016-11-09 06:30:00	0
0116-0039	2016-11-09 06:45:00	0
0116-0039	2016-11-09 07:00:00	0
0116-0039	2016-11-09 07:15:00	0
0116-0039	2016-11-09 07:30:00	0
0116-0039	2016-11-09 07:45:00	0
0116-0039	2016-11-09 08:00:00	0
0116-0039	2016-11-09 08:15:00	0
0116-0039	2016-11-09 08:30:00	0
0116-0039	2016-11-09 08:45:00	0
0116-0039	2016-11-09 09:00:00	0
0116-0039	2016-11-09 09:15:00	0
0116-0039	2016-11-09 09:30:00	0
0116-0039	2016-11-09 09:45:00	0
0116-0039	2016-11-09 10:00:00	0
0116-0039	2016-11-09 10:15:00	0
0116-0039	2016-11-09 10:30:00	0
0116-0039	2016-11-09 10:45:00	56
0116-0039	2016-11-09 11:00:00	0
0116-0039	2016-11-09 11:15:00	0
0116-0039	2016-11-09 11:30:00	5
0116-0039	2016-11-09 11:45:00	0
0116-0039	2016-11-09 12:00:00	0
0116-0039	2016-11-09 12:15:00	0
0116-0039	2016-11-09 12:30:00	0
0116-0039	2016-11-09 12:45:00	0
0116-0039	2016-11-09 13:00:00	0
0116-0039	2016-11-09 13:15:00	0
0116-0039	2016-11-09 13:30:00	0
0116-0039	2016-11-09 13:45:00	0
0116-0039	2016-11-09 14:00:00	0
0116-0039	2016-11-09 14:15:00	0
0116-0039	2016-11-09 14:30:00	0
0116-0039	2016-11-09 14:45:00	0
0116-0039	2016-11-09 15:00:00	0
0116-0039	2016-11-09 15:15:00	0
0116-0039	2016-11-09 15:30:00	0
0116-0039	2016-11-09 15:45:00	0
0116-0039	2016-11-09 16:00:00	0
0116-0039	2016-11-09 16:15:00	0
0116-0039	2016-11-09 16:30:00	0
0116-0039	2016-11-09 16:45:00	0
0116-0039	2016-11-09 17:00:00	0
0116-0039	2016-11-09 17:15:00	0
0116-0039	2016-11-09 17:30:00	0
0116-0039	2016-11-09 17:45:00	0
0116-0039	2016-11-09 18:00:00	0
0116-0039	2016-11-09 18:15:00	0
0116-0039	2016-11-09 18:30:00	0
0116-0039	2016-11-09 18:45:00	0
0116-0039	2016-11-09 19:00:00	0
0116-0039	2016-11-09 19:15:00	0
0116-0039	2016-11-09 19:30:00	0
0116-0039	2016-11-09 19:45:00	0
0116-0039	2016-11-09 20:00:00	0
0116-0039	2016-11-09 20:15:00	0
0116-0039	2016-11-09 20:30:00	0
0116-0039	2016-11-09 20:45:00	0
0116-0039	2016-11-09 21:00:00	0
0116-0039	2016-11-09 21:15:00	0
0116-0039	2016-11-09 21:30:00	0
0116-0039	2016-11-09 21:45:00	0
0116-0039	2016-11-09 22:00:00	0
0116-0039	2016-11-09 22:15:00	0
0116-0039	2016-11-09 22:30:00	0
0116-0039	2016-11-09 22:45:00	0
0116-0039	2016-11-09 23:00:00	0
0116-0039	2016-11-09 23:15:00	0
0116-0039	2016-11-09 23:30:00	0
0116-0039	2016-11-09 23:45:00	0
0116-0039	2016-11-10 00:00:00	0
0116-0039	2016-11-10 00:15:00	0
0116-0039	2016-11-10 00:30:00	0
0116-0039	2016-11-10 00:45:00	0
0116-0039	2016-11-10 01:00:00	0
0116-0039	2016-11-10 01:15:00	0
0116-0039	2016-11-10 01:30:00	0
0116-0039	2016-11-10 01:45:00	0
0116-0039	2016-11-10 02:00:00	0
0116-0039	2016-11-10 02:15:00	0
0116-0039	2016-11-10 02:30:00	0
0116-0039	2016-11-10 02:45:00	0
0116-0039	2016-11-10 03:00:00	0
0116-0039	2016-11-10 03:15:00	0
0116-0039	2016-11-10 03:30:00	0
0116-0039	2016-11-10 03:45:00	0
0116-0039	2016-11-10 04:00:00	0
0116-0039	2016-11-10 04:15:00	0
0116-0039	2016-11-10 04:30:00	0
0116-0039	2016-11-10 04:45:00	0
0116-0039	2016-11-10 05:00:00	0
0116-0039	2016-11-10 05:15:00	0
0116-0039	2016-11-10 05:30:00	0
0116-0039	2016-11-10 05:45:00	0
0116-0039	2016-11-10 06:00:00	0
0116-0039	2016-11-10 06:15:00	0
0116-0039	2016-11-10 06:30:00	0
0116-0039	2016-11-10 06:45:00	0
0116-0039	2016-11-10 07:00:00	6
0116-0039	2016-11-10 07:15:00	123
0116-0039	2016-11-10 07:30:00	92
0116-0039	2016-11-10 07:45:00	84
0116-0039	2016-11-10 08:00:00	346
0116-0039	2016-11-10 08:15:00	205
0116-0039	2016-11-10 08:30:00	41
0116-0039	2016-11-10 08:45:00	0
0116-0039	2016-11-10 09:00:00	122
0116-0039	2016-11-10 09:15:00	69
0116-0039	2016-11-10 09:30:00	162
0116-0039	2016-11-10 09:45:00	0
0116-0039	2016-11-10 10:00:00	0
0116-0039	2016-11-10 10:15:00	0
0116-0039	2016-11-10 10:30:00	0
0116-0039	2016-11-10 10:45:00	0
0116-0039	2016-11-10 11:00:00	6
0116-0039	2016-11-10 11:15:00	97
0116-0039	2016-11-10 11:30:00	81
0116-0039	2016-11-10 11:45:00	98
0116-0039	2016-11-10 12:00:00	20
0116-0039	2016-11-10 12:15:00	85
0116-0039	2016-11-10 12:30:00	481
0116-0039	2016-11-10 12:45:00	403
0116-0039	2016-11-10 13:00:00	31
0116-0039	2016-11-10 13:15:00	0
0116-0039	2016-11-10 13:30:00	50
0116-0039	2016-11-10 13:45:00	55
0116-0039	2016-11-10 14:00:00	102
0116-0039	2016-11-10 14:15:00	517
0116-0039	2016-11-10 14:30:00	89
0116-0039	2016-11-10 14:45:00	40
0116-0039	2016-11-10 15:00:00	57
0116-0039	2016-11-10 15:15:00	223
0116-0039	2016-11-10 15:30:00	611
0116-0039	2016-11-10 15:45:00	711
0116-0039	2016-11-10 16:00:00	418
0116-0039	2016-11-10 16:15:00	1487
0116-0039	2016-11-10 16:30:00	644
0116-0039	2016-11-10 16:45:00	1568
0116-0039	2016-11-10 17:00:00	694
0116-0039	2016-11-10 17:15:00	721
0116-0039	2016-11-10 17:30:00	584
0116-0039	2016-11-10 17:45:00	513
0116-0039	2016-11-10 18:00:00	20
0116-0039	2016-11-10 18:15:00	0
0116-0039	2016-11-10 18:30:00	175
0116-0039	2016-11-10 18:45:00	216
0116-0039	2016-11-10 19:00:00	0
0116-0039	2016-11-10 19:15:00	79
0116-0039	2016-11-10 19:30:00	0
0116-0039	2016-11-10 19:45:00	21
0116-0039	2016-11-10 20:00:00	79
0116-0039	2016-11-10 20:15:00	192
0116-0039	2016-11-10 20:30:00	153
0116-0039	2016-11-10 20:45:00	1184
0116-0039	2016-11-10 21:00:00	126
0116-0039	2016-11-10 21:15:00	114
0116-0039	2016-11-10 21:30:00	85
0116-0039	2016-11-10 21:45:00	0
0116-0039	2016-11-10 22:00:00	0
0116-0039	2016-11-10 22:15:00	0
0116-0039	2016-11-10 22:30:00	0
0116-0039	2016-11-10 22:45:00	0
0116-0039	2016-11-10 23:00:00	0
0116-0039	2016-11-10 23:15:00	0
0116-0039	2016-11-10 23:30:00	0
0116-0039	2016-11-10 23:45:00	0
0116-0039	2016-11-11 00:00:00	0
0116-0039	2016-11-11 00:15:00	0
0116-0039	2016-11-11 00:30:00	0
0116-0039	2016-11-11 00:45:00	0
0116-0039	2016-11-11 01:00:00	0
0116-0039	2016-11-11 01:15:00	0
0116-0039	2016-11-11 01:30:00	0
0116-0039	2016-11-11 01:45:00	0
0116-0039	2016-11-11 02:00:00	0
0116-0039	2016-11-11 02:15:00	0
0116-0039	2016-11-11 02:30:00	0
0116-0039	2016-11-11 02:45:00	0
0116-0039	2016-11-11 03:00:00	16
0116-0039	2016-11-11 03:15:00	0
0116-0039	2016-11-11 03:30:00	0
0116-0039	2016-11-11 03:45:00	0
0116-0039	2016-11-11 04:00:00	0
0116-0039	2016-11-11 04:15:00	0
0116-0039	2016-11-11 04:30:00	0
0116-0039	2016-11-11 04:45:00	0
0116-0039	2016-11-11 05:00:00	0
0116-0039	2016-11-11 05:15:00	0
0116-0039	2016-11-11 05:30:00	0
0116-0039	2016-11-11 05:45:00	0
0116-0039	2016-11-11 06:00:00	0
0116-0039	2016-11-11 06:15:00	0
0116-0039	2016-11-11 06:30:00	0
0116-0039	2016-11-11 06:45:00	0
0116-0039	2016-11-11 07:00:00	0
0116-0039	2016-11-11 07:15:00	120
0116-0039	2016-11-11 07:30:00	141
0116-0039	2016-11-11 07:45:00	178
0116-0039	2016-11-11 08:00:00	52
0116-0039	2016-11-11 08:15:00	50
0116-0039	2016-11-11 08:30:00	13
0116-0039	2016-11-11 08:45:00	0
0116-0039	2016-11-11 09:00:00	108
0116-0039	2016-11-11 09:15:00	97
0116-0039	2016-11-11 09:30:00	113
0116-0039	2016-11-11 09:45:00	157
0116-0039	2016-11-11 10:00:00	1216
0116-0039	2016-11-11 10:15:00	995
0116-0039	2016-11-11 10:30:00	69
0116-0039	2016-11-11 10:45:00	183
0116-0039	2016-11-11 11:00:00	534
0116-0039	2016-11-11 11:15:00	458
0116-0039	2016-11-11 11:30:00	430
0116-0039	2016-11-11 11:45:00	1229
0116-0039	2016-11-11 12:00:00	45
0116-0039	2016-11-11 12:15:00	10
0116-0039	2016-11-11 12:30:00	349
0116-0039	2016-11-11 12:45:00	350
0116-0039	2016-11-11 13:00:00	262
0116-0039	2016-11-11 13:15:00	166
0116-0039	2016-11-11 13:30:00	66
0116-0039	2016-11-11 13:45:00	217
0116-0039	2016-11-11 14:00:00	64
0116-0039	2016-11-11 14:15:00	189
0116-0039	2016-11-11 14:30:00	53
0116-0039	2016-11-11 14:45:00	4
0116-0039	2016-11-11 15:00:00	30
0116-0039	2016-11-11 15:15:00	16
0116-0039	2016-11-11 15:30:00	212
0116-0039	2016-11-11 15:45:00	36
0116-0039	2016-11-11 16:00:00	333
0116-0039	2016-11-11 16:15:00	91
0116-0039	2016-11-11 16:30:00	234
0116-0039	2016-11-11 16:45:00	144
0116-0039	2016-11-11 17:00:00	691
0116-0039	2016-11-11 17:15:00	253
0116-0039	2016-11-11 17:30:00	26
0116-0039	2016-11-11 17:45:00	41
0116-0039	2016-11-11 18:00:00	1117
0116-0039	2016-11-11 18:15:00	685
0116-0039	2016-11-11 18:30:00	53
0116-0039	2016-11-11 18:45:00	36
0116-0039	2016-11-11 19:00:00	193
0116-0039	2016-11-11 19:15:00	15
0116-0039	2016-11-11 19:30:00	0
0116-0039	2016-11-11 19:45:00	60
0116-0039	2016-11-11 20:00:00	40
0116-0039	2016-11-11 20:15:00	594
0116-0039	2016-11-11 20:30:00	783
0116-0039	2016-11-11 20:45:00	309
0116-0039	2016-11-11 21:00:00	0
0116-0039	2016-11-11 21:15:00	0
0116-0039	2016-11-11 21:30:00	11
0116-0039	2016-11-11 21:45:00	74
0116-0039	2016-11-11 22:00:00	16
0116-0039	2016-11-11 22:15:00	17
0116-0039	2016-11-11 22:30:00	0
0116-0039	2016-11-11 22:45:00	0
0116-0039	2016-11-11 23:00:00	0
0116-0039	2016-11-11 23:15:00	0
0116-0039	2016-11-11 23:30:00	0
0116-0039	2016-11-11 23:45:00	0
0116-0039	2016-11-12 00:00:00	0
0116-0039	2016-11-12 00:15:00	0
0116-0039	2016-11-12 00:30:00	0
0116-0039	2016-11-12 00:45:00	0
0116-0039	2016-11-12 01:00:00	0
0116-0039	2016-11-12 01:15:00	0
0116-0039	2016-11-12 01:30:00	18
0116-0039	2016-11-12 01:45:00	0
0116-0039	2016-11-12 02:00:00	0
0116-0039	2016-11-12 02:15:00	0
0116-0039	2016-11-12 02:30:00	0
0116-0039	2016-11-12 02:45:00	0
0116-0039	2016-11-12 03:00:00	0
0116-0039	2016-11-12 03:15:00	0
0116-0039	2016-11-12 03:30:00	0
0116-0039	2016-11-12 03:45:00	0
0116-0039	2016-11-12 04:00:00	0
0116-0039	2016-11-12 04:15:00	0
0116-0039	2016-11-12 04:30:00	0
0116-0039	2016-11-12 04:45:00	0
0116-0039	2016-11-12 05:00:00	0
0116-0039	2016-11-12 05:15:00	0
0116-0039	2016-11-12 05:30:00	0
0116-0039	2016-11-12 05:45:00	0
0116-0039	2016-11-12 06:00:00	0
0116-0039	2016-11-12 06:15:00	0
0116-0039	2016-11-12 06:30:00	0
0116-0039	2016-11-12 06:45:00	5
0116-0039	2016-11-12 07:00:00	0
0116-0039	2016-11-12 07:15:00	31
0116-0039	2016-11-12 07:30:00	76
0116-0039	2016-11-12 07:45:00	122
0116-0039	2016-11-12 08:00:00	38
0116-0039	2016-11-12 08:15:00	46
0116-0039	2016-11-12 08:30:00	0
0116-0039	2016-11-12 08:45:00	38
0116-0039	2016-11-12 09:00:00	147
0116-0039	2016-11-12 09:15:00	85
0116-0039	2016-11-12 09:30:00	234
0116-0039	2016-11-12 09:45:00	420
0116-0039	2016-11-12 10:00:00	357
0116-0039	2016-11-12 10:15:00	396
0116-0039	2016-11-12 10:30:00	474
0116-0039	2016-11-12 10:45:00	530
0116-0039	2016-11-12 11:00:00	93
0116-0039	2016-11-12 11:15:00	221
0116-0039	2016-11-12 11:30:00	788
0116-0039	2016-11-12 11:45:00	201
0116-0039	2016-11-12 12:00:00	763
0116-0039	2016-11-12 12:15:00	530
0116-0039	2016-11-12 12:30:00	107
0116-0039	2016-11-12 12:45:00	410
0116-0039	2016-11-12 13:00:00	0
0116-0039	2016-11-12 13:15:00	113
0116-0039	2016-11-12 13:30:00	17
0116-0039	2016-11-12 13:45:00	13
0116-0039	2016-11-12 14:00:00	32
0116-0039	2016-11-12 14:15:00	21
0116-0039	2016-11-12 14:30:00	276
0116-0039	2016-11-12 14:45:00	622
0116-0039	2016-11-12 15:00:00	788
0116-0039	2016-11-12 15:15:00	103
0116-0039	2016-11-12 15:30:00	228
0116-0039	2016-11-12 15:45:00	159
0116-0039	2016-11-12 16:00:00	179
0116-0039	2016-11-12 16:15:00	49
0116-0039	2016-11-12 16:30:00	1437
0116-0039	2016-11-12 16:45:00	763
0116-0039	2016-11-12 17:00:00	28
0116-0039	2016-11-12 17:15:00	69
0116-0039	2016-11-12 17:30:00	7
0116-0039	2016-11-12 17:45:00	21
0116-0039	2016-11-12 18:00:00	80
0116-0039	2016-11-12 18:15:00	117
0116-0039	2016-11-12 18:30:00	84
0116-0039	2016-11-12 18:45:00	296
0116-0039	2016-11-12 19:00:00	411
0116-0039	2016-11-12 19:15:00	259
0116-0039	2016-11-12 19:30:00	5
0116-0039	2016-11-12 19:45:00	34
0116-0039	2016-11-12 20:00:00	145
0116-0039	2016-11-12 20:15:00	843
0116-0039	2016-11-12 20:30:00	293
0116-0039	2016-11-12 20:45:00	431
0116-0039	2016-11-12 21:00:00	268
0116-0039	2016-11-12 21:15:00	121
0116-0039	2016-11-12 21:30:00	132
0116-0039	2016-11-12 21:45:00	0
0116-0039	2016-11-12 22:00:00	0
0116-0039	2016-11-12 22:15:00	0
0116-0039	2016-11-12 22:30:00	0
0116-0039	2016-11-12 22:45:00	0
0116-0039	2016-11-12 23:00:00	0
0116-0039	2016-11-12 23:15:00	0
0116-0039	2016-11-12 23:30:00	0
0116-0039	2016-11-12 23:45:00	0
0116-0039	2016-11-13 00:00:00	0
0116-0039	2016-11-13 00:15:00	0
0116-0039	2016-11-13 00:30:00	14
0116-0039	2016-11-13 00:45:00	0
0116-0039	2016-11-13 01:00:00	8
0116-0039	2016-11-13 01:15:00	0
0116-0039	2016-11-13 01:30:00	0
0116-0039	2016-11-13 01:45:00	0
0116-0039	2016-11-13 02:00:00	0
0116-0039	2016-11-13 02:15:00	0
0116-0039	2016-11-13 02:30:00	0
0116-0039	2016-11-13 02:45:00	0
0116-0039	2016-11-13 03:00:00	0
0116-0039	2016-11-13 03:15:00	0
0116-0039	2016-11-13 03:30:00	0
0116-0039	2016-11-13 03:45:00	0
0116-0039	2016-11-13 04:00:00	5
0116-0039	2016-11-13 04:15:00	0
0116-0039	2016-11-13 04:30:00	0
0116-0039	2016-11-13 04:45:00	0
0116-0039	2016-11-13 05:00:00	0
0116-0039	2016-11-13 05:15:00	0
0116-0039	2016-11-13 05:30:00	0
0116-0039	2016-11-13 05:45:00	0
0116-0039	2016-11-13 06:00:00	0
0116-0039	2016-11-13 06:15:00	0
0116-0039	2016-11-13 06:30:00	0
0116-0039	2016-11-13 06:45:00	0
0116-0039	2016-11-13 07:00:00	11
0116-0039	2016-11-13 07:15:00	26
0116-0039	2016-11-13 07:30:00	64
0116-0039	2016-11-13 07:45:00	180
0116-0039	2016-11-13 08:00:00	156
0116-0039	2016-11-13 08:15:00	10
0116-0039	2016-11-13 08:30:00	6
0116-0039	2016-11-13 08:45:00	74
0116-0039	2016-11-13 09:00:00	7
0116-0039	2016-11-13 09:15:00	191
0116-0039	2016-11-13 09:30:00	89
0116-0039	2016-11-13 09:45:00	47
0116-0039	2016-11-13 10:00:00	670
0116-0039	2016-11-13 10:15:00	628
0116-0039	2016-11-13 10:30:00	681
0116-0039	2016-11-13 10:45:00	191
0116-0039	2016-11-13 11:00:00	243
0116-0039	2016-11-13 11:15:00	386
0116-0039	2016-11-13 11:30:00	500
0116-0039	2016-11-13 11:45:00	518
0116-0039	2016-11-13 12:00:00	859
0116-0039	2016-11-13 12:15:00	785
0116-0039	2016-11-13 12:30:00	29
0116-0039	2016-11-13 12:45:00	45
0116-0039	2016-11-13 13:00:00	153
0116-0039	2016-11-13 13:15:00	74
0116-0039	2016-11-13 13:30:00	0
0116-0039	2016-11-13 13:45:00	0
0116-0039	2016-11-13 14:00:00	74
0116-0039	2016-11-13 14:15:00	89
0116-0039	2016-11-13 14:30:00	294
0116-0039	2016-11-13 14:45:00	451
0116-0039	2016-11-13 15:00:00	293
0116-0039	2016-11-13 15:15:00	170
0116-0039	2016-11-13 15:30:00	58
0116-0039	2016-11-13 15:45:00	1465
0116-0039	2016-11-13 16:00:00	154
0116-0039	2016-11-13 16:15:00	17
0116-0039	2016-11-13 16:30:00	97
0116-0039	2016-11-13 16:45:00	0
0116-0039	2016-11-13 17:00:00	41
0116-0039	2016-11-13 17:15:00	0
0116-0039	2016-11-13 17:30:00	433
0116-0039	2016-11-13 17:45:00	340
0116-0039	2016-11-13 18:00:00	83
0116-0039	2016-11-13 18:15:00	424
0116-0039	2016-11-13 18:30:00	0
0116-0039	2016-11-13 18:45:00	540
0116-0039	2016-11-13 19:00:00	128
0116-0039	2016-11-13 19:15:00	82
0116-0039	2016-11-13 19:30:00	0
0116-0039	2016-11-13 19:45:00	9
0116-0039	2016-11-13 20:00:00	102
0116-0039	2016-11-13 20:15:00	295
0116-0039	2016-11-13 20:30:00	1793
0116-0039	2016-11-13 20:45:00	1009
0116-0039	2016-11-13 21:00:00	352
0116-0039	2016-11-13 21:15:00	55
0116-0039	2016-11-13 21:30:00	115
0116-0039	2016-11-13 21:45:00	86
0116-0039	2016-11-13 22:00:00	0
0116-0039	2016-11-13 22:15:00	0
0116-0039	2016-11-13 22:30:00	0
0116-0039	2016-11-13 22:45:00	0
0116-0039	2016-11-13 23:00:00	0
0116-0039	2016-11-13 23:15:00	0
0116-0039	2016-11-13 23:30:00	0
0116-0039	2016-11-13 23:45:00	0
0116-0039	2016-11-14 00:00:00	0
0116-0039	2016-11-14 00:15:00	0
0116-0039	2016-11-14 00:30:00	0
0116-0039	2016-11-14 00:45:00	0
0116-0039	2016-11-14 01:00:00	0
0116-0039	2016-11-14 01:15:00	0
0116-0039	2016-11-14 01:30:00	0
0116-0039	2016-11-14 01:45:00	0
0116-0039	2016-11-14 02:00:00	0
0116-0039	2016-11-14 02:15:00	0
0116-0039	2016-11-14 02:30:00	0
0116-0039	2016-11-14 02:45:00	0
0116-0039	2016-11-14 03:00:00	0
0116-0039	2016-11-14 03:15:00	0
0116-0039	2016-11-14 03:30:00	0
0116-0039	2016-11-14 03:45:00	0
0116-0039	2016-11-14 04:00:00	0
0116-0039	2016-11-14 04:15:00	0
0116-0039	2016-11-14 04:30:00	0
0116-0039	2016-11-14 04:45:00	0
0116-0039	2016-11-14 05:00:00	0
0116-0039	2016-11-14 05:15:00	0
0116-0039	2016-11-14 05:30:00	0
0116-0039	2016-11-14 05:45:00	0
0116-0039	2016-11-14 06:00:00	29
0116-0039	2016-11-14 06:15:00	128
0116-0039	2016-11-14 06:30:00	161
0116-0039	2016-11-14 06:45:00	0
0116-0039	2016-11-14 07:00:00	152
0116-0039	2016-11-14 07:15:00	218
0116-0039	2016-11-14 07:30:00	1435
0116-0039	2016-11-14 07:45:00	1233
0116-0039	2016-11-14 08:00:00	1224
0116-0039	2016-11-14 08:15:00	1255
0116-0039	2016-11-14 08:30:00	177
0116-0039	2016-11-14 08:45:00	109
0116-0039	2016-11-14 09:00:00	4
0116-0039	2016-11-14 09:15:00	0
0116-0039	2016-11-14 09:30:00	318
0116-0039	2016-11-14 09:45:00	0
0116-0039	2016-11-14 10:00:00	0
0116-0039	2016-11-14 10:15:00	0
0116-0039	2016-11-14 10:30:00	0
0116-0039	2016-11-14 10:45:00	271
0116-0039	2016-11-14 11:00:00	0
0116-0039	2016-11-14 11:15:00	0
0116-0039	2016-11-14 11:30:00	184
0116-0039	2016-11-14 11:45:00	207
0116-0039	2016-11-14 12:00:00	10
0116-0039	2016-11-14 12:15:00	0
0116-0039	2016-11-14 12:30:00	0
0116-0039	2016-11-14 12:45:00	0
0116-0039	2016-11-14 13:00:00	344
0116-0039	2016-11-14 13:15:00	0
0116-0039	2016-11-14 13:30:00	160
0116-0039	2016-11-14 13:45:00	0
0116-0039	2016-11-14 14:00:00	0
0116-0039	2016-11-14 14:15:00	0
0116-0039	2016-11-14 14:30:00	12
0116-0039	2016-11-14 14:45:00	85
0116-0039	2016-11-14 15:00:00	7
0116-0039	2016-11-14 15:15:00	0
0116-0039	2016-11-14 15:30:00	73
0116-0039	2016-11-14 15:45:00	397
0116-0039	2016-11-14 16:00:00	70
0116-0039	2016-11-14 16:15:00	0
0116-0039	2016-11-14 16:30:00	0
0116-0039	2016-11-14 16:45:00	57
0116-0039	2016-11-14 17:00:00	217
0116-0039	2016-11-14 17:15:00	302
0116-0039	2016-11-14 17:30:00	0
0116-0039	2016-11-14 17:45:00	11
0116-0039	2016-11-14 18:00:00	614
0116-0039	2016-11-14 18:15:00	1281
0116-0039	2016-11-14 18:30:00	577
0116-0039	2016-11-14 18:45:00	0
0116-0039	2016-11-14 19:00:00	274
0116-0039	2016-11-14 19:15:00	646
0116-0039	2016-11-14 19:30:00	98
0116-0039	2016-11-14 19:45:00	63
0116-0039	2016-11-14 20:00:00	0
0116-0039	2016-11-14 20:15:00	30
0116-0039	2016-11-14 20:30:00	142
0116-0039	2016-11-14 20:45:00	153
0116-0039	2016-11-14 21:00:00	35
0116-0039	2016-11-14 21:15:00	14
0116-0039	2016-11-14 21:30:00	38
0116-0039	2016-11-14 21:45:00	62
0116-0039	2016-11-14 22:00:00	0
0116-0039	2016-11-14 22:15:00	0
0116-0039	2016-11-14 22:30:00	0
0116-0039	2016-11-14 22:45:00	0
0116-0039	2016-11-14 23:00:00	0
0116-0039	2016-11-14 23:15:00	0
0116-0039	2016-11-14 23:30:00	0
0116-0039	2016-11-14 23:45:00	0
0116-0039	2016-11-15 00:00:00	0
0116-0039	2016-11-15 00:15:00	0
0116-0039	2016-11-15 00:30:00	0
0116-0039	2016-11-15 00:45:00	0
0116-0039	2016-11-15 01:00:00	0
0116-0039	2016-11-15 01:15:00	0
0116-0039	2016-11-15 01:30:00	0
0116-0039	2016-11-15 01:45:00	0
0116-0039	2016-11-15 02:00:00	0
0116-0039	2016-11-15 02:15:00	0
0116-0039	2016-11-15 02:30:00	0
0116-0039	2016-11-15 02:45:00	0
0116-0039	2016-11-15 03:00:00	0
0116-0039	2016-11-15 03:15:00	0
0116-0039	2016-11-15 03:30:00	0
0116-0039	2016-11-15 03:45:00	0
0116-0039	2016-11-15 04:00:00	0
0116-0039	2016-11-15 04:15:00	0
0116-0039	2016-11-15 04:30:00	0
0116-0039	2016-11-15 04:45:00	0
0116-0039	2016-11-15 05:00:00	0
0116-0039	2016-11-15 05:15:00	0
0116-0039	2016-11-15 05:30:00	0
0116-0039	2016-11-15 05:45:00	0
0116-0039	2016-11-15 06:00:00	42
0116-0039	2016-11-15 06:15:00	58
0116-0039	2016-11-15 06:30:00	301
0116-0039	2016-11-15 06:45:00	23
0116-0039	2016-11-15 07:00:00	99
0116-0039	2016-11-15 07:15:00	242
0116-0039	2016-11-15 07:30:00	1067
0116-0039	2016-11-15 07:45:00	1419
0116-0039	2016-11-15 08:00:00	1190
0116-0039	2016-11-15 08:15:00	1165
0116-0039	2016-11-15 08:30:00	130
0116-0039	2016-11-15 08:45:00	5
0116-0039	2016-11-15 09:00:00	416
0116-0039	2016-11-15 09:15:00	0
0116-0039	2016-11-15 09:30:00	0
0116-0039	2016-11-15 09:45:00	0
0116-0039	2016-11-15 10:00:00	85
0116-0039	2016-11-15 10:15:00	409
0116-0039	2016-11-15 10:30:00	0
0116-0039	2016-11-15 10:45:00	0
0116-0039	2016-11-15 11:00:00	0
0116-0039	2016-11-15 11:15:00	0
0116-0039	2016-11-15 11:30:00	0
0116-0039	2016-11-15 11:45:00	1018
0116-0039	2016-11-15 12:00:00	1450
0116-0039	2016-11-15 12:15:00	1268
0116-0039	2016-11-15 12:30:00	0
0116-0039	2016-11-15 12:45:00	48
0116-0039	2016-11-15 13:00:00	0
0116-0039	2016-11-15 13:15:00	139
0116-0039	2016-11-15 13:30:00	0
0116-0039	2016-11-15 13:45:00	0
0116-0039	2016-11-15 14:00:00	0
0116-0039	2016-11-15 14:15:00	77
0116-0039	2016-11-15 14:30:00	0
0116-0039	2016-11-15 14:45:00	362
0116-0039	2016-11-15 15:00:00	0
0116-0039	2016-11-15 15:15:00	0
0116-0039	2016-11-15 15:30:00	0
0116-0039	2016-11-15 15:45:00	84
0116-0039	2016-11-15 16:00:00	0
0116-0039	2016-11-15 16:15:00	44
0116-0039	2016-11-15 16:30:00	122
0116-0039	2016-11-15 16:45:00	321
0116-0039	2016-11-15 17:00:00	56
0116-0039	2016-11-15 17:15:00	0
0116-0039	2016-11-15 17:30:00	69
0116-0039	2016-11-15 17:45:00	20
0116-0039	2016-11-15 18:00:00	414
0116-0039	2016-11-15 18:15:00	407
0116-0039	2016-11-15 18:30:00	1046
0116-0039	2016-11-15 18:45:00	204
0116-0039	2016-11-15 19:00:00	432
0116-0039	2016-11-15 19:15:00	752
0116-0039	2016-11-15 19:30:00	40
0116-0039	2016-11-15 19:45:00	110
0116-0039	2016-11-15 20:00:00	0
0116-0039	2016-11-15 20:15:00	78
0116-0039	2016-11-15 20:30:00	201
0116-0039	2016-11-15 20:45:00	93
0116-0039	2016-11-15 21:00:00	478
0116-0039	2016-11-15 21:15:00	7
0116-0039	2016-11-15 21:30:00	64
0116-0039	2016-11-15 21:45:00	54
0116-0039	2016-11-15 22:00:00	28
0116-0039	2016-11-15 22:15:00	0
0116-0039	2016-11-15 22:30:00	0
0116-0039	2016-11-15 22:45:00	0
0116-0039	2016-11-15 23:00:00	0
0116-0039	2016-11-15 23:15:00	0
0116-0039	2016-11-15 23:30:00	0
0116-0039	2016-11-15 23:45:00	0
0116-0039	2016-11-16 00:00:00	0
0116-0039	2016-11-16 00:15:00	0
0116-0039	2016-11-16 00:30:00	0
0116-0039	2016-11-16 00:45:00	0
0116-0039	2016-11-16 01:00:00	0
0116-0039	2016-11-16 01:15:00	0
0116-0039	2016-11-16 01:30:00	0
0116-0039	2016-11-16 01:45:00	0
0116-0039	2016-11-16 02:00:00	0
0116-0039	2016-11-16 02:15:00	0
0116-0039	2016-11-16 02:30:00	0
0116-0039	2016-11-16 02:45:00	0
0116-0039	2016-11-16 03:00:00	0
0116-0039	2016-11-16 03:15:00	0
0116-0039	2016-11-16 03:30:00	0
0116-0039	2016-11-16 03:45:00	0
0116-0039	2016-11-16 04:00:00	0
0116-0039	2016-11-16 04:15:00	0
0116-0039	2016-11-16 04:30:00	0
0116-0039	2016-11-16 04:45:00	0
0116-0039	2016-11-16 05:00:00	0
0116-0039	2016-11-16 05:15:00	0
0116-0039	2016-11-16 05:30:00	8
0116-0039	2016-11-16 05:45:00	0
0116-0039	2016-11-16 06:00:00	0
0116-0039	2016-11-16 06:15:00	0
0116-0039	2016-11-16 06:30:00	0
0116-0039	2016-11-16 06:45:00	0
0116-0039	2016-11-16 07:00:00	48
0116-0039	2016-11-16 07:15:00	59
0116-0039	2016-11-16 07:30:00	256
0116-0039	2016-11-16 07:45:00	3
0116-0039	2016-11-16 08:00:00	198
0116-0039	2016-11-16 08:15:00	37
0116-0039	2016-11-16 08:30:00	41
0116-0039	2016-11-16 08:45:00	159
0116-0039	2016-11-16 09:00:00	1205
0116-0039	2016-11-16 09:15:00	1297
0116-0039	2016-11-16 09:30:00	459
0116-0039	2016-11-16 09:45:00	913
0116-0039	2016-11-16 10:00:00	1006
0116-0039	2016-11-16 10:15:00	107
0116-0039	2016-11-16 10:30:00	58
0116-0039	2016-11-16 10:45:00	0
0116-0039	2016-11-16 11:00:00	0
0116-0039	2016-11-16 11:15:00	0
0116-0039	2016-11-16 11:30:00	0
0116-0039	2016-11-16 11:45:00	0
0116-0039	2016-11-16 12:00:00	0
0116-0039	2016-11-16 12:15:00	0
0116-0039	2016-11-16 12:30:00	0
0116-0039	2016-11-16 12:45:00	0
0116-0039	2016-11-16 13:00:00	0
0116-0039	2016-11-16 13:15:00	0
0116-0039	2016-11-16 13:30:00	0
0116-0039	2016-11-16 13:45:00	0
0116-0039	2016-11-16 14:00:00	0
0116-0039	2016-11-16 14:15:00	0
0116-0039	2016-11-16 14:30:00	0
0116-0039	2016-11-16 14:45:00	0
0116-0039	2016-11-16 15:00:00	0
0116-0039	2016-11-16 15:15:00	0
0116-0039	2016-11-16 15:30:00	0
0116-0039	2016-11-16 15:45:00	0
0116-0039	2016-11-16 16:00:00	0
0116-0039	2016-11-16 16:15:00	0
0116-0039	2016-11-16 16:30:00	0
0116-0039	2016-11-16 16:45:00	0
0116-0039	2016-11-16 17:00:00	0
0116-0039	2016-11-16 17:15:00	0
0116-0039	2016-11-16 17:30:00	0
0116-0039	2016-11-16 17:45:00	0
0116-0039	2016-11-16 18:00:00	0
0116-0039	2016-11-16 18:15:00	0
0116-0039	2016-11-16 18:30:00	0
0116-0039	2016-11-16 18:45:00	0
0116-0039	2016-11-16 19:00:00	0
0116-0039	2016-11-16 19:15:00	0
0116-0039	2016-11-16 19:30:00	0
0116-0039	2016-11-16 19:45:00	0
0116-0039	2016-11-16 20:00:00	0
0116-0039	2016-11-16 20:15:00	0
0116-0039	2016-11-16 20:30:00	0
0116-0039	2016-11-16 20:45:00	0
0116-0039	2016-11-16 21:00:00	0
0116-0039	2016-11-16 21:15:00	0
0116-0039	2016-11-16 21:30:00	0
0116-0039	2016-11-16 21:45:00	0
0116-0039	2016-11-16 22:00:00	0
0116-0039	2016-11-16 22:15:00	0
0116-0039	2016-11-16 22:30:00	0
0116-0039	2016-11-16 22:45:00	0
0116-0039	2016-11-16 23:00:00	0
0116-0039	2016-11-16 23:15:00	0
0116-0039	2016-11-16 23:30:00	0
0116-0039	2016-11-16 23:45:00	0
