## Supplementary Data 2 for "Digital phenotyping by consumer wearables identifies sleep-associated markers of cardiovascular disease risk and biological aging": ActivityTable_0116-0041-NHC.tsv

0116-0041	2018-06-14 00:00:00	0
0116-0041	2018-06-14 00:15:00	0
0116-0041	2018-06-14 00:30:00	0
0116-0041	2018-06-14 00:45:00	0
0116-0041	2018-06-14 01:00:00	0
0116-0041	2018-06-14 01:15:00	0
0116-0041	2018-06-14 01:30:00	0
0116-0041	2018-06-14 01:45:00	0
0116-0041	2018-06-14 02:00:00	0
0116-0041	2018-06-14 02:15:00	0
0116-0041	2018-06-14 02:30:00	0
0116-0041	2018-06-14 02:45:00	0
0116-0041	2018-06-14 03:00:00	0
0116-0041	2018-06-14 03:15:00	0
0116-0041	2018-06-14 03:30:00	0
0116-0041	2018-06-14 03:45:00	0
0116-0041	2018-06-14 04:00:00	0
0116-0041	2018-06-14 04:15:00	0
0116-0041	2018-06-14 04:30:00	0
0116-0041	2018-06-14 04:45:00	0
0116-0041	2018-06-14 05:00:00	0
0116-0041	2018-06-14 05:15:00	0
0116-0041	2018-06-14 05:30:00	0
0116-0041	2018-06-14 05:45:00	0
0116-0041	2018-06-14 06:00:00	0
0116-0041	2018-06-14 06:15:00	0
0116-0041	2018-06-14 06:30:00	0
0116-0041	2018-06-14 06:45:00	0
0116-0041	2018-06-14 07:00:00	0
0116-0041	2018-06-14 07:15:00	0
0116-0041	2018-06-14 07:30:00	0
0116-0041	2018-06-14 07:45:00	0
0116-0041	2018-06-14 08:00:00	0
0116-0041	2018-06-14 08:15:00	0
0116-0041	2018-06-14 08:30:00	0
0116-0041	2018-06-14 08:45:00	0
0116-0041	2018-06-14 09:00:00	0
0116-0041	2018-06-14 09:15:00	0
0116-0041	2018-06-14 09:30:00	0
0116-0041	2018-06-14 09:45:00	0
0116-0041	2018-06-14 10:00:00	0
0116-0041	2018-06-14 10:15:00	0
0116-0041	2018-06-14 10:30:00	0
0116-0041	2018-06-14 10:45:00	0
0116-0041	2018-06-14 11:00:00	70
0116-0041	2018-06-14 11:15:00	0
0116-0041	2018-06-14 11:30:00	17
0116-0041	2018-06-14 11:45:00	0
0116-0041	2018-06-14 12:00:00	19
0116-0041	2018-06-14 12:15:00	0
0116-0041	2018-06-14 12:30:00	0
0116-0041	2018-06-14 12:45:00	0
0116-0041	2018-06-14 13:00:00	0
0116-0041	2018-06-14 13:15:00	0
0116-0041	2018-06-14 13:30:00	0
0116-0041	2018-06-14 13:45:00	0
0116-0041	2018-06-14 14:00:00	0
0116-0041	2018-06-14 14:15:00	0
0116-0041	2018-06-14 14:30:00	0
0116-0041	2018-06-14 14:45:00	0
0116-0041	2018-06-14 15:00:00	0
0116-0041	2018-06-14 15:15:00	0
0116-0041	2018-06-14 15:30:00	0
0116-0041	2018-06-14 15:45:00	0
0116-0041	2018-06-14 16:00:00	0
0116-0041	2018-06-14 16:15:00	0
0116-0041	2018-06-14 16:30:00	0
0116-0041	2018-06-14 16:45:00	0
0116-0041	2018-06-14 17:00:00	0
0116-0041	2018-06-14 17:15:00	0
0116-0041	2018-06-14 17:30:00	0
0116-0041	2018-06-14 17:45:00	0
0116-0041	2018-06-14 18:00:00	0
0116-0041	2018-06-14 18:15:00	0
0116-0041	2018-06-14 18:30:00	0
0116-0041	2018-06-14 18:45:00	0
0116-0041	2018-06-14 19:00:00	0
0116-0041	2018-06-14 19:15:00	0
0116-0041	2018-06-14 19:30:00	0
0116-0041	2018-06-14 19:45:00	0
0116-0041	2018-06-14 20:00:00	0
0116-0041	2018-06-14 20:15:00	0
0116-0041	2018-06-14 20:30:00	0
0116-0041	2018-06-14 20:45:00	0
0116-0041	2018-06-14 21:00:00	0
0116-0041	2018-06-14 21:15:00	0
0116-0041	2018-06-14 21:30:00	0
0116-0041	2018-06-14 21:45:00	0
0116-0041	2018-06-14 22:00:00	0
0116-0041	2018-06-14 22:15:00	0
0116-0041	2018-06-14 22:30:00	0
0116-0041	2018-06-14 22:45:00	0
0116-0041	2018-06-14 23:00:00	0
0116-0041	2018-06-14 23:15:00	0
0116-0041	2018-06-14 23:30:00	0
0116-0041	2018-06-14 23:45:00	0
0116-0041	2018-06-15 00:00:00	0
0116-0041	2018-06-15 00:15:00	0
0116-0041	2018-06-15 00:30:00	0
0116-0041	2018-06-15 00:45:00	0
0116-0041	2018-06-15 01:00:00	0
0116-0041	2018-06-15 01:15:00	0
0116-0041	2018-06-15 01:30:00	0
0116-0041	2018-06-15 01:45:00	0
0116-0041	2018-06-15 02:00:00	0
0116-0041	2018-06-15 02:15:00	0
0116-0041	2018-06-15 02:30:00	0
0116-0041	2018-06-15 02:45:00	0
0116-0041	2018-06-15 03:00:00	0
0116-0041	2018-06-15 03:15:00	0
0116-0041	2018-06-15 03:30:00	0
0116-0041	2018-06-15 03:45:00	0
0116-0041	2018-06-15 04:00:00	0
0116-0041	2018-06-15 04:15:00	0
0116-0041	2018-06-15 04:30:00	0
0116-0041	2018-06-15 04:45:00	0
0116-0041	2018-06-15 05:00:00	0
0116-0041	2018-06-15 05:15:00	0
0116-0041	2018-06-15 05:30:00	0
0116-0041	2018-06-15 05:45:00	0
0116-0041	2018-06-15 06:00:00	0
0116-0041	2018-06-15 06:15:00	0
0116-0041	2018-06-15 06:30:00	0
0116-0041	2018-06-15 06:45:00	0
0116-0041	2018-06-15 07:00:00	0
0116-0041	2018-06-15 07:15:00	0
0116-0041	2018-06-15 07:30:00	0
0116-0041	2018-06-15 07:45:00	0
0116-0041	2018-06-15 08:00:00	0
0116-0041	2018-06-15 08:15:00	0
0116-0041	2018-06-15 08:30:00	0
0116-0041	2018-06-15 08:45:00	0
0116-0041	2018-06-15 09:00:00	0
0116-0041	2018-06-15 09:15:00	0
0116-0041	2018-06-15 09:30:00	0
0116-0041	2018-06-15 09:45:00	0
0116-0041	2018-06-15 10:00:00	0
0116-0041	2018-06-15 10:15:00	0
0116-0041	2018-06-15 10:30:00	0
0116-0041	2018-06-15 10:45:00	0
0116-0041	2018-06-15 11:00:00	0
0116-0041	2018-06-15 11:15:00	0
0116-0041	2018-06-15 11:30:00	0
0116-0041	2018-06-15 11:45:00	0
0116-0041	2018-06-15 12:00:00	0
0116-0041	2018-06-15 12:15:00	0
0116-0041	2018-06-15 12:30:00	0
0116-0041	2018-06-15 12:45:00	0
0116-0041	2018-06-15 13:00:00	0
0116-0041	2018-06-15 13:15:00	0
0116-0041	2018-06-15 13:30:00	0
0116-0041	2018-06-15 13:45:00	0
0116-0041	2018-06-15 14:00:00	0
0116-0041	2018-06-15 14:15:00	0
0116-0041	2018-06-15 14:30:00	0
0116-0041	2018-06-15 14:45:00	0
0116-0041	2018-06-15 15:00:00	0
0116-0041	2018-06-15 15:15:00	0
0116-0041	2018-06-15 15:30:00	0
0116-0041	2018-06-15 15:45:00	0
0116-0041	2018-06-15 16:00:00	0
0116-0041	2018-06-15 16:15:00	0
0116-0041	2018-06-15 16:30:00	0
0116-0041	2018-06-15 16:45:00	0
0116-0041	2018-06-15 17:00:00	0
0116-0041	2018-06-15 17:15:00	0
0116-0041	2018-06-15 17:30:00	0
0116-0041	2018-06-15 17:45:00	0
0116-0041	2018-06-15 18:00:00	0
0116-0041	2018-06-15 18:15:00	0
0116-0041	2018-06-15 18:30:00	0
0116-0041	2018-06-15 18:45:00	0
0116-0041	2018-06-15 19:00:00	0
0116-0041	2018-06-15 19:15:00	0
0116-0041	2018-06-15 19:30:00	0
0116-0041	2018-06-15 19:45:00	0
0116-0041	2018-06-15 20:00:00	0
0116-0041	2018-06-15 20:15:00	0
0116-0041	2018-06-15 20:30:00	0
0116-0041	2018-06-15 20:45:00	0
0116-0041	2018-06-15 21:00:00	0
0116-0041	2018-06-15 21:15:00	0
0116-0041	2018-06-15 21:30:00	0
0116-0041	2018-06-15 21:45:00	0
0116-0041	2018-06-15 22:00:00	0
0116-0041	2018-06-15 22:15:00	0
0116-0041	2018-06-15 22:30:00	0
0116-0041	2018-06-15 22:45:00	0
0116-0041	2018-06-15 23:00:00	0
0116-0041	2018-06-15 23:15:00	0
0116-0041	2018-06-15 23:30:00	0
0116-0041	2018-06-15 23:45:00	0
0116-0041	2018-06-16 00:00:00	0
0116-0041	2018-06-16 00:15:00	0
0116-0041	2018-06-16 00:30:00	0
0116-0041	2018-06-16 00:45:00	0
0116-0041	2018-06-16 01:00:00	0
0116-0041	2018-06-16 01:15:00	0
0116-0041	2018-06-16 01:30:00	0
0116-0041	2018-06-16 01:45:00	0
0116-0041	2018-06-16 02:00:00	0
0116-0041	2018-06-16 02:15:00	0
0116-0041	2018-06-16 02:30:00	0
0116-0041	2018-06-16 02:45:00	0
0116-0041	2018-06-16 03:00:00	0
0116-0041	2018-06-16 03:15:00	0
0116-0041	2018-06-16 03:30:00	0
0116-0041	2018-06-16 03:45:00	0
0116-0041	2018-06-16 04:00:00	0
0116-0041	2018-06-16 04:15:00	0
0116-0041	2018-06-16 04:30:00	0
0116-0041	2018-06-16 04:45:00	0
0116-0041	2018-06-16 05:00:00	0
0116-0041	2018-06-16 05:15:00	0
0116-0041	2018-06-16 05:30:00	0
0116-0041	2018-06-16 05:45:00	0
0116-0041	2018-06-16 06:00:00	0
0116-0041	2018-06-16 06:15:00	0
0116-0041	2018-06-16 06:30:00	0
0116-0041	2018-06-16 06:45:00	0
0116-0041	2018-06-16 07:00:00	0
0116-0041	2018-06-16 07:15:00	0
0116-0041	2018-06-16 07:30:00	0
0116-0041	2018-06-16 07:45:00	0
0116-0041	2018-06-16 08:00:00	0
0116-0041	2018-06-16 08:15:00	0
0116-0041	2018-06-16 08:30:00	0
0116-0041	2018-06-16 08:45:00	0
0116-0041	2018-06-16 09:00:00	0
0116-0041	2018-06-16 09:15:00	0
0116-0041	2018-06-16 09:30:00	0
0116-0041	2018-06-16 09:45:00	0
0116-0041	2018-06-16 10:00:00	181
0116-0041	2018-06-16 10:15:00	144
0116-0041	2018-06-16 10:30:00	167
0116-0041	2018-06-16 10:45:00	288
0116-0041	2018-06-16 11:00:00	51
0116-0041	2018-06-16 11:15:00	205
0116-0041	2018-06-16 11:30:00	134
0116-0041	2018-06-16 11:45:00	220
0116-0041	2018-06-16 12:00:00	94
0116-0041	2018-06-16 12:15:00	148
0116-0041	2018-06-16 12:30:00	106
0116-0041	2018-06-16 12:45:00	207
0116-0041	2018-06-16 13:00:00	379
0116-0041	2018-06-16 13:15:00	186
0116-0041	2018-06-16 13:30:00	345
0116-0041	2018-06-16 13:45:00	123
0116-0041	2018-06-16 14:00:00	265
0116-0041	2018-06-16 14:15:00	282
0116-0041	2018-06-16 14:30:00	267
0116-0041	2018-06-16 14:45:00	64
0116-0041	2018-06-16 15:00:00	247
0116-0041	2018-06-16 15:15:00	501
0116-0041	2018-06-16 15:30:00	201
0116-0041	2018-06-16 15:45:00	222
0116-0041	2018-06-16 16:00:00	304
0116-0041	2018-06-16 16:15:00	269
0116-0041	2018-06-16 16:30:00	107
0116-0041	2018-06-16 16:45:00	162
0116-0041	2018-06-16 17:00:00	221
0116-0041	2018-06-16 17:15:00	197
0116-0041	2018-06-16 17:30:00	46
0116-0041	2018-06-16 17:45:00	36
0116-0041	2018-06-16 18:00:00	83
0116-0041	2018-06-16 18:15:00	282
0116-0041	2018-06-16 18:30:00	122
0116-0041	2018-06-16 18:45:00	0
0116-0041	2018-06-16 19:00:00	0
0116-0041	2018-06-16 19:15:00	37
0116-0041	2018-06-16 19:30:00	79
0116-0041	2018-06-16 19:45:00	142
0116-0041	2018-06-16 20:00:00	158
0116-0041	2018-06-16 20:15:00	25
0116-0041	2018-06-16 20:30:00	0
0116-0041	2018-06-16 20:45:00	0
0116-0041	2018-06-16 21:00:00	0
0116-0041	2018-06-16 21:15:00	0
0116-0041	2018-06-16 21:30:00	0
0116-0041	2018-06-16 21:45:00	0
0116-0041	2018-06-16 22:00:00	0
0116-0041	2018-06-16 22:15:00	0
0116-0041	2018-06-16 22:30:00	0
0116-0041	2018-06-16 22:45:00	16
0116-0041	2018-06-16 23:00:00	0
0116-0041	2018-06-16 23:15:00	7
0116-0041	2018-06-16 23:30:00	86
0116-0041	2018-06-16 23:45:00	137
0116-0041	2018-06-17 00:00:00	101
0116-0041	2018-06-17 00:15:00	70
0116-0041	2018-06-17 00:30:00	119
0116-0041	2018-06-17 00:45:00	9
0116-0041	2018-06-17 01:00:00	10
0116-0041	2018-06-17 01:15:00	147
0116-0041	2018-06-17 01:30:00	44
0116-0041	2018-06-17 01:45:00	0
0116-0041	2018-06-17 02:00:00	0
0116-0041	2018-06-17 02:15:00	16
0116-0041	2018-06-17 02:30:00	0
0116-0041	2018-06-17 02:45:00	0
0116-0041	2018-06-17 03:00:00	0
0116-0041	2018-06-17 03:15:00	0
0116-0041	2018-06-17 03:30:00	0
0116-0041	2018-06-17 03:45:00	0
0116-0041	2018-06-17 04:00:00	17
0116-0041	2018-06-17 04:15:00	0
0116-0041	2018-06-17 04:30:00	0
0116-0041	2018-06-17 04:45:00	0
0116-0041	2018-06-17 05:00:00	0
0116-0041	2018-06-17 05:15:00	0
0116-0041	2018-06-17 05:30:00	0
0116-0041	2018-06-17 05:45:00	0
0116-0041	2018-06-17 06:00:00	25
0116-0041	2018-06-17 06:15:00	0
0116-0041	2018-06-17 06:30:00	0
0116-0041	2018-06-17 06:45:00	0
0116-0041	2018-06-17 07:00:00	0
0116-0041	2018-06-17 07:15:00	0
0116-0041	2018-06-17 07:30:00	0
0116-0041	2018-06-17 07:45:00	0
0116-0041	2018-06-17 08:00:00	25
0116-0041	2018-06-17 08:15:00	0
0116-0041	2018-06-17 08:30:00	0
0116-0041	2018-06-17 08:45:00	0
0116-0041	2018-06-17 09:00:00	0
0116-0041	2018-06-17 09:15:00	0
0116-0041	2018-06-17 09:30:00	0
0116-0041	2018-06-17 09:45:00	0
0116-0041	2018-06-17 10:00:00	26
0116-0041	2018-06-17 10:15:00	0
0116-0041	2018-06-17 10:30:00	131
0116-0041	2018-06-17 10:45:00	0
0116-0041	2018-06-17 11:00:00	0
0116-0041	2018-06-17 11:15:00	0
0116-0041	2018-06-17 11:30:00	0
0116-0041	2018-06-17 11:45:00	0
0116-0041	2018-06-17 12:00:00	319
0116-0041	2018-06-17 12:15:00	273
0116-0041	2018-06-17 12:30:00	191
0116-0041	2018-06-17 12:45:00	304
0116-0041	2018-06-17 13:00:00	410
0116-0041	2018-06-17 13:15:00	429
0116-0041	2018-06-17 13:30:00	257
0116-0041	2018-06-17 13:45:00	361
0116-0041	2018-06-17 14:00:00	117
0116-0041	2018-06-17 14:15:00	109
0116-0041	2018-06-17 14:30:00	198
0116-0041	2018-06-17 14:45:00	62
0116-0041	2018-06-17 15:00:00	122
0116-0041	2018-06-17 15:15:00	24
0116-0041	2018-06-17 15:30:00	50
0116-0041	2018-06-17 15:45:00	210
0116-0041	2018-06-17 16:00:00	362
0116-0041	2018-06-17 16:15:00	157
0116-0041	2018-06-17 16:30:00	59
0116-0041	2018-06-17 16:45:00	46
0116-0041	2018-06-17 17:00:00	301
0116-0041	2018-06-17 17:15:00	0
0116-0041	2018-06-17 17:30:00	0
0116-0041	2018-06-17 17:45:00	0
0116-0041	2018-06-17 18:00:00	0
0116-0041	2018-06-17 18:15:00	185
0116-0041	2018-06-17 18:30:00	29
0116-0041	2018-06-17 18:45:00	1147
0116-0041	2018-06-17 19:00:00	924
0116-0041	2018-06-17 19:15:00	110
0116-0041	2018-06-17 19:30:00	6
0116-0041	2018-06-17 19:45:00	13
0116-0041	2018-06-17 20:00:00	187
0116-0041	2018-06-17 20:15:00	524
0116-0041	2018-06-17 20:30:00	1207
0116-0041	2018-06-17 20:45:00	969
0116-0041	2018-06-17 21:00:00	358
0116-0041	2018-06-17 21:15:00	0
0116-0041	2018-06-17 21:30:00	0
0116-0041	2018-06-17 21:45:00	0
0116-0041	2018-06-17 22:00:00	21
0116-0041	2018-06-17 22:15:00	63
0116-0041	2018-06-17 22:30:00	183
0116-0041	2018-06-17 22:45:00	126
0116-0041	2018-06-17 23:00:00	76
0116-0041	2018-06-17 23:15:00	12
0116-0041	2018-06-17 23:30:00	73
0116-0041	2018-06-17 23:45:00	22
0116-0041	2018-06-18 00:00:00	0
0116-0041	2018-06-18 00:15:00	0
0116-0041	2018-06-18 00:30:00	0
0116-0041	2018-06-18 00:45:00	0
0116-0041	2018-06-18 01:00:00	0
0116-0041	2018-06-18 01:15:00	0
0116-0041	2018-06-18 01:30:00	0
0116-0041	2018-06-18 01:45:00	0
0116-0041	2018-06-18 02:00:00	0
0116-0041	2018-06-18 02:15:00	0
0116-0041	2018-06-18 02:30:00	0
0116-0041	2018-06-18 02:45:00	0
0116-0041	2018-06-18 03:00:00	0
0116-0041	2018-06-18 03:15:00	0
0116-0041	2018-06-18 03:30:00	0
0116-0041	2018-06-18 03:45:00	27
0116-0041	2018-06-18 04:00:00	0
0116-0041	2018-06-18 04:15:00	0
0116-0041	2018-06-18 04:30:00	0
0116-0041	2018-06-18 04:45:00	0
0116-0041	2018-06-18 05:00:00	0
0116-0041	2018-06-18 05:15:00	0
0116-0041	2018-06-18 05:30:00	0
0116-0041	2018-06-18 05:45:00	0
0116-0041	2018-06-18 06:00:00	0
0116-0041	2018-06-18 06:15:00	0
0116-0041	2018-06-18 06:30:00	170
0116-0041	2018-06-18 06:45:00	231
0116-0041	2018-06-18 07:00:00	0
0116-0041	2018-06-18 07:15:00	42
0116-0041	2018-06-18 07:30:00	421
0116-0041	2018-06-18 07:45:00	285
0116-0041	2018-06-18 08:00:00	6
0116-0041	2018-06-18 08:15:00	24
0116-0041	2018-06-18 08:30:00	48
0116-0041	2018-06-18 08:45:00	30
0116-0041	2018-06-18 09:00:00	246
0116-0041	2018-06-18 09:15:00	7
0116-0041	2018-06-18 09:30:00	287
0116-0041	2018-06-18 09:45:00	28
0116-0041	2018-06-18 10:00:00	587
0116-0041	2018-06-18 10:15:00	409
0116-0041	2018-06-18 10:30:00	309
0116-0041	2018-06-18 10:45:00	568
0116-0041	2018-06-18 11:00:00	575
0116-0041	2018-06-18 11:15:00	630
0116-0041	2018-06-18 11:30:00	469
0116-0041	2018-06-18 11:45:00	486
0116-0041	2018-06-18 12:00:00	172
0116-0041	2018-06-18 12:15:00	19
0116-0041	2018-06-18 12:30:00	0
0116-0041	2018-06-18 12:45:00	19
0116-0041	2018-06-18 13:00:00	91
0116-0041	2018-06-18 13:15:00	6
0116-0041	2018-06-18 13:30:00	74
0116-0041	2018-06-18 13:45:00	401
0116-0041	2018-06-18 14:00:00	231
0116-0041	2018-06-18 14:15:00	8
0116-0041	2018-06-18 14:30:00	560
0116-0041	2018-06-18 14:45:00	360
0116-0041	2018-06-18 15:00:00	158
0116-0041	2018-06-18 15:15:00	580
0116-0041	2018-06-18 15:30:00	219
0116-0041	2018-06-18 15:45:00	288
0116-0041	2018-06-18 16:00:00	191
0116-0041	2018-06-18 16:15:00	550
0116-0041	2018-06-18 16:30:00	315
0116-0041	2018-06-18 16:45:00	180
0116-0041	2018-06-18 17:00:00	501
0116-0041	2018-06-18 17:15:00	400
0116-0041	2018-06-18 17:30:00	453
0116-0041	2018-06-18 17:45:00	481
0116-0041	2018-06-18 18:00:00	314
0116-0041	2018-06-18 18:15:00	212
0116-0041	2018-06-18 18:30:00	145
0116-0041	2018-06-18 18:45:00	587
0116-0041	2018-06-18 19:00:00	188
0116-0041	2018-06-18 19:15:00	192
0116-0041	2018-06-18 19:30:00	168
0116-0041	2018-06-18 19:45:00	458
0116-0041	2018-06-18 20:00:00	444
0116-0041	2018-06-18 20:15:00	488
0116-0041	2018-06-18 20:30:00	62
0116-0041	2018-06-18 20:45:00	16
0116-0041	2018-06-18 21:00:00	8
0116-0041	2018-06-18 21:15:00	47
0116-0041	2018-06-18 21:30:00	114
0116-0041	2018-06-18 21:45:00	17
0116-0041	2018-06-18 22:00:00	9
0116-0041	2018-06-18 22:15:00	0
0116-0041	2018-06-18 22:30:00	40
0116-0041	2018-06-18 22:45:00	60
0116-0041	2018-06-18 23:00:00	34
0116-0041	2018-06-18 23:15:00	138
0116-0041	2018-06-18 23:30:00	337
0116-0041	2018-06-18 23:45:00	87
0116-0041	2018-06-19 00:00:00	28
0116-0041	2018-06-19 00:15:00	0
0116-0041	2018-06-19 00:30:00	30
0116-0041	2018-06-19 00:45:00	23
0116-0041	2018-06-19 01:00:00	0
0116-0041	2018-06-19 01:15:00	0
0116-0041	2018-06-19 01:30:00	0
0116-0041	2018-06-19 01:45:00	0
0116-0041	2018-06-19 02:00:00	0
0116-0041	2018-06-19 02:15:00	0
0116-0041	2018-06-19 02:30:00	0
0116-0041	2018-06-19 02:45:00	0
0116-0041	2018-06-19 03:00:00	0
0116-0041	2018-06-19 03:15:00	0
0116-0041	2018-06-19 03:30:00	0
0116-0041	2018-06-19 03:45:00	0
0116-0041	2018-06-19 04:00:00	0
0116-0041	2018-06-19 04:15:00	0
0116-0041	2018-06-19 04:30:00	0
0116-0041	2018-06-19 04:45:00	0
0116-0041	2018-06-19 05:00:00	0
0116-0041	2018-06-19 05:15:00	0
0116-0041	2018-06-19 05:30:00	0
0116-0041	2018-06-19 05:45:00	0
0116-0041	2018-06-19 06:00:00	0
0116-0041	2018-06-19 06:15:00	0
0116-0041	2018-06-19 06:30:00	0
0116-0041	2018-06-19 06:45:00	0
0116-0041	2018-06-19 07:00:00	0
0116-0041	2018-06-19 07:15:00	0
0116-0041	2018-06-19 07:30:00	0
0116-0041	2018-06-19 07:45:00	0
0116-0041	2018-06-19 08:00:00	0
0116-0041	2018-06-19 08:15:00	0
0116-0041	2018-06-19 08:30:00	0
0116-0041	2018-06-19 08:45:00	0
0116-0041	2018-06-19 09:00:00	52
0116-0041	2018-06-19 09:15:00	290
0116-0041	2018-06-19 09:30:00	118
0116-0041	2018-06-19 09:45:00	68
0116-0041	2018-06-19 10:00:00	106
0116-0041	2018-06-19 10:15:00	0
0116-0041	2018-06-19 10:30:00	0
0116-0041	2018-06-19 10:45:00	552
0116-0041	2018-06-19 11:00:00	0
0116-0041	2018-06-19 11:15:00	68
0116-0041	2018-06-19 11:30:00	440
0116-0041	2018-06-19 11:45:00	853
0116-0041	2018-06-19 12:00:00	198
0116-0041	2018-06-19 12:15:00	84
0116-0041	2018-06-19 12:30:00	0
0116-0041	2018-06-19 12:45:00	5
0116-0041	2018-06-19 13:00:00	0
0116-0041	2018-06-19 13:15:00	0
0116-0041	2018-06-19 13:30:00	0
0116-0041	2018-06-19 13:45:00	0
0116-0041	2018-06-19 14:00:00	41
0116-0041	2018-06-19 14:15:00	128
0116-0041	2018-06-19 14:30:00	950
0116-0041	2018-06-19 14:45:00	0
0116-0041	2018-06-19 15:00:00	34
0116-0041	2018-06-19 15:15:00	169
0116-0041	2018-06-19 15:30:00	544
0116-0041	2018-06-19 15:45:00	0
0116-0041	2018-06-19 16:00:00	0
0116-0041	2018-06-19 16:15:00	0
0116-0041	2018-06-19 16:30:00	0
0116-0041	2018-06-19 16:45:00	0
0116-0041	2018-06-19 17:00:00	0
0116-0041	2018-06-19 17:15:00	0
0116-0041	2018-06-19 17:30:00	0
0116-0041	2018-06-19 17:45:00	0
0116-0041	2018-06-19 18:00:00	96
0116-0041	2018-06-19 18:15:00	153
0116-0041	2018-06-19 18:30:00	74
0116-0041	2018-06-19 18:45:00	32
0116-0041	2018-06-19 19:00:00	123
0116-0041	2018-06-19 19:15:00	182
0116-0041	2018-06-19 19:30:00	44
0116-0041	2018-06-19 19:45:00	161
0116-0041	2018-06-19 20:00:00	43
0116-0041	2018-06-19 20:15:00	142
0116-0041	2018-06-19 20:30:00	30
0116-0041	2018-06-19 20:45:00	69
0116-0041	2018-06-19 21:00:00	4
0116-0041	2018-06-19 21:15:00	0
0116-0041	2018-06-19 21:30:00	0
0116-0041	2018-06-19 21:45:00	0
0116-0041	2018-06-19 22:00:00	0
0116-0041	2018-06-19 22:15:00	0
0116-0041	2018-06-19 22:30:00	0
0116-0041	2018-06-19 22:45:00	0
0116-0041	2018-06-19 23:00:00	0
0116-0041	2018-06-19 23:15:00	0
0116-0041	2018-06-19 23:30:00	0
0116-0041	2018-06-19 23:45:00	8
