## Supplementary Data 2 for "Digital phenotyping by consumer wearables identifies sleep-associated markers of cardiovascular disease risk and biological aging": ActivityTable_0116-0044-NHC.tsv

0116-0044	2016-11-02 00:00:00	0
0116-0044	2016-11-02 00:15:00	0
0116-0044	2016-11-02 00:30:00	0
0116-0044	2016-11-02 00:45:00	0
0116-0044	2016-11-02 01:00:00	0
0116-0044	2016-11-02 01:15:00	0
0116-0044	2016-11-02 01:30:00	0
0116-0044	2016-11-02 01:45:00	0
0116-0044	2016-11-02 02:00:00	0
0116-0044	2016-11-02 02:15:00	0
0116-0044	2016-11-02 02:30:00	0
0116-0044	2016-11-02 02:45:00	0
0116-0044	2016-11-02 03:00:00	0
0116-0044	2016-11-02 03:15:00	0
0116-0044	2016-11-02 03:30:00	0
0116-0044	2016-11-02 03:45:00	0
0116-0044	2016-11-02 04:00:00	0
0116-0044	2016-11-02 04:15:00	0
0116-0044	2016-11-02 04:30:00	0
0116-0044	2016-11-02 04:45:00	0
0116-0044	2016-11-02 05:00:00	0
0116-0044	2016-11-02 05:15:00	0
0116-0044	2016-11-02 05:30:00	0
0116-0044	2016-11-02 05:45:00	0
0116-0044	2016-11-02 06:00:00	0
0116-0044	2016-11-02 06:15:00	0
0116-0044	2016-11-02 06:30:00	0
0116-0044	2016-11-02 06:45:00	0
0116-0044	2016-11-02 07:00:00	0
0116-0044	2016-11-02 07:15:00	0
0116-0044	2016-11-02 07:30:00	0
0116-0044	2016-11-02 07:45:00	0
0116-0044	2016-11-02 08:00:00	0
0116-0044	2016-11-02 08:15:00	0
0116-0044	2016-11-02 08:30:00	0
0116-0044	2016-11-02 08:45:00	0
0116-0044	2016-11-02 09:00:00	0
0116-0044	2016-11-02 09:15:00	0
0116-0044	2016-11-02 09:30:00	0
0116-0044	2016-11-02 09:45:00	0
0116-0044	2016-11-02 10:00:00	0
0116-0044	2016-11-02 10:15:00	0
0116-0044	2016-11-02 10:30:00	0
0116-0044	2016-11-02 10:45:00	59
0116-0044	2016-11-02 11:00:00	0
0116-0044	2016-11-02 11:15:00	0
0116-0044	2016-11-02 11:30:00	0
0116-0044	2016-11-02 11:45:00	0
0116-0044	2016-11-02 12:00:00	0
0116-0044	2016-11-02 12:15:00	0
0116-0044	2016-11-02 12:30:00	0
0116-0044	2016-11-02 12:45:00	32
0116-0044	2016-11-02 13:00:00	157
0116-0044	2016-11-02 13:15:00	17
0116-0044	2016-11-02 13:30:00	116
0116-0044	2016-11-02 13:45:00	177
0116-0044	2016-11-02 14:00:00	217
0116-0044	2016-11-02 14:15:00	388
0116-0044	2016-11-02 14:30:00	11
0116-0044	2016-11-02 14:45:00	112
0116-0044	2016-11-02 15:00:00	185
0116-0044	2016-11-02 15:15:00	666
0116-0044	2016-11-02 15:30:00	163
0116-0044	2016-11-02 15:45:00	60
0116-0044	2016-11-02 16:00:00	8
0116-0044	2016-11-02 16:15:00	0
0116-0044	2016-11-02 16:30:00	47
0116-0044	2016-11-02 16:45:00	0
0116-0044	2016-11-02 17:00:00	7
0116-0044	2016-11-02 17:15:00	0
0116-0044	2016-11-02 17:30:00	8
0116-0044	2016-11-02 17:45:00	0
0116-0044	2016-11-02 18:00:00	4
0116-0044	2016-11-02 18:15:00	258
0116-0044	2016-11-02 18:30:00	192
0116-0044	2016-11-02 18:45:00	10
0116-0044	2016-11-02 19:00:00	15
0116-0044	2016-11-02 19:15:00	136
0116-0044	2016-11-02 19:30:00	146
0116-0044	2016-11-02 19:45:00	25
0116-0044	2016-11-02 20:00:00	198
0116-0044	2016-11-02 20:15:00	130
0116-0044	2016-11-02 20:30:00	290
0116-0044	2016-11-02 20:45:00	0
0116-0044	2016-11-02 21:00:00	59
0116-0044	2016-11-02 21:15:00	36
0116-0044	2016-11-02 21:30:00	42
0116-0044	2016-11-02 21:45:00	44
0116-0044	2016-11-02 22:00:00	0
0116-0044	2016-11-02 22:15:00	0
0116-0044	2016-11-02 22:30:00	0
0116-0044	2016-11-02 22:45:00	15
0116-0044	2016-11-02 23:00:00	98
0116-0044	2016-11-02 23:15:00	21
0116-0044	2016-11-02 23:30:00	0
0116-0044	2016-11-02 23:45:00	48
0116-0044	2016-11-03 00:00:00	14
0116-0044	2016-11-03 00:15:00	0
0116-0044	2016-11-03 00:30:00	11
0116-0044	2016-11-03 00:45:00	14
0116-0044	2016-11-03 01:00:00	0
0116-0044	2016-11-03 01:15:00	0
0116-0044	2016-11-03 01:30:00	0
0116-0044	2016-11-03 01:45:00	0
0116-0044	2016-11-03 02:00:00	0
0116-0044	2016-11-03 02:15:00	0
0116-0044	2016-11-03 02:30:00	0
0116-0044	2016-11-03 02:45:00	32
0116-0044	2016-11-03 03:00:00	0
0116-0044	2016-11-03 03:15:00	0
0116-0044	2016-11-03 03:30:00	12
0116-0044	2016-11-03 03:45:00	0
0116-0044	2016-11-03 04:00:00	0
0116-0044	2016-11-03 04:15:00	0
0116-0044	2016-11-03 04:30:00	0
0116-0044	2016-11-03 04:45:00	0
0116-0044	2016-11-03 05:00:00	7
0116-0044	2016-11-03 05:15:00	0
0116-0044	2016-11-03 05:30:00	0
0116-0044	2016-11-03 05:45:00	0
0116-0044	2016-11-03 06:00:00	0
0116-0044	2016-11-03 06:15:00	0
0116-0044	2016-11-03 06:30:00	11
0116-0044	2016-11-03 06:45:00	0
0116-0044	2016-11-03 07:00:00	10
0116-0044	2016-11-03 07:15:00	0
0116-0044	2016-11-03 07:30:00	6
0116-0044	2016-11-03 07:45:00	0
0116-0044	2016-11-03 08:00:00	0
0116-0044	2016-11-03 08:15:00	0
0116-0044	2016-11-03 08:30:00	31
0116-0044	2016-11-03 08:45:00	11
0116-0044	2016-11-03 09:00:00	0
0116-0044	2016-11-03 09:15:00	14
0116-0044	2016-11-03 09:30:00	0
0116-0044	2016-11-03 09:45:00	0
0116-0044	2016-11-03 10:00:00	0
0116-0044	2016-11-03 10:15:00	0
0116-0044	2016-11-03 10:30:00	0
0116-0044	2016-11-03 10:45:00	0
0116-0044	2016-11-03 11:00:00	44
0116-0044	2016-11-03 11:15:00	23
0116-0044	2016-11-03 11:30:00	136
0116-0044	2016-11-03 11:45:00	289
0116-0044	2016-11-03 12:00:00	161
0116-0044	2016-11-03 12:15:00	56
0116-0044	2016-11-03 12:30:00	242
0116-0044	2016-11-03 12:45:00	422
0116-0044	2016-11-03 13:00:00	300
0116-0044	2016-11-03 13:15:00	218
0116-0044	2016-11-03 13:30:00	316
0116-0044	2016-11-03 13:45:00	302
0116-0044	2016-11-03 14:00:00	162
0116-0044	2016-11-03 14:15:00	125
0116-0044	2016-11-03 14:30:00	382
0116-0044	2016-11-03 14:45:00	378
0116-0044	2016-11-03 15:00:00	462
0116-0044	2016-11-03 15:15:00	99
0116-0044	2016-11-03 15:30:00	79
0116-0044	2016-11-03 15:45:00	56
0116-0044	2016-11-03 16:00:00	105
0116-0044	2016-11-03 16:15:00	326
0116-0044	2016-11-03 16:30:00	1123
0116-0044	2016-11-03 16:45:00	515
0116-0044	2016-11-03 17:00:00	708
0116-0044	2016-11-03 17:15:00	86
0116-0044	2016-11-03 17:30:00	119
0116-0044	2016-11-03 17:45:00	208
0116-0044	2016-11-03 18:00:00	472
0116-0044	2016-11-03 18:15:00	298
0116-0044	2016-11-03 18:30:00	37
0116-0044	2016-11-03 18:45:00	0
0116-0044	2016-11-03 19:00:00	44
0116-0044	2016-11-03 19:15:00	263
0116-0044	2016-11-03 19:30:00	35
0116-0044	2016-11-03 19:45:00	0
0116-0044	2016-11-03 20:00:00	319
0116-0044	2016-11-03 20:15:00	319
0116-0044	2016-11-03 20:30:00	15
0116-0044	2016-11-03 20:45:00	560
0116-0044	2016-11-03 21:00:00	242
0116-0044	2016-11-03 21:15:00	39
0116-0044	2016-11-03 21:30:00	232
0116-0044	2016-11-03 21:45:00	87
0116-0044	2016-11-03 22:00:00	0
0116-0044	2016-11-03 22:15:00	0
0116-0044	2016-11-03 22:30:00	26
0116-0044	2016-11-03 22:45:00	12
0116-0044	2016-11-03 23:00:00	10
0116-0044	2016-11-03 23:15:00	0
0116-0044	2016-11-03 23:30:00	47
0116-0044	2016-11-03 23:45:00	0
0116-0044	2016-11-04 00:00:00	15
0116-0044	2016-11-04 00:15:00	23
0116-0044	2016-11-04 00:30:00	0
0116-0044	2016-11-04 00:45:00	11
0116-0044	2016-11-04 01:00:00	13
0116-0044	2016-11-04 01:15:00	71
0116-0044	2016-11-04 01:30:00	43
0116-0044	2016-11-04 01:45:00	0
0116-0044	2016-11-04 02:00:00	0
0116-0044	2016-11-04 02:15:00	0
0116-0044	2016-11-04 02:30:00	0
0116-0044	2016-11-04 02:45:00	0
0116-0044	2016-11-04 03:00:00	0
0116-0044	2016-11-04 03:15:00	0
0116-0044	2016-11-04 03:30:00	8
0116-0044	2016-11-04 03:45:00	0
0116-0044	2016-11-04 04:00:00	0
0116-0044	2016-11-04 04:15:00	0
0116-0044	2016-11-04 04:30:00	24
0116-0044	2016-11-04 04:45:00	0
0116-0044	2016-11-04 05:00:00	0
0116-0044	2016-11-04 05:15:00	9
0116-0044	2016-11-04 05:30:00	0
0116-0044	2016-11-04 05:45:00	0
0116-0044	2016-11-04 06:00:00	0
0116-0044	2016-11-04 06:15:00	9
0116-0044	2016-11-04 06:30:00	0
0116-0044	2016-11-04 06:45:00	14
0116-0044	2016-11-04 07:00:00	0
0116-0044	2016-11-04 07:15:00	53
0116-0044	2016-11-04 07:30:00	0
0116-0044	2016-11-04 07:45:00	0
0116-0044	2016-11-04 08:00:00	0
0116-0044	2016-11-04 08:15:00	0
0116-0044	2016-11-04 08:30:00	0
0116-0044	2016-11-04 08:45:00	0
0116-0044	2016-11-04 09:00:00	0
0116-0044	2016-11-04 09:15:00	0
0116-0044	2016-11-04 09:30:00	0
0116-0044	2016-11-04 09:45:00	0
0116-0044	2016-11-04 10:00:00	0
0116-0044	2016-11-04 10:15:00	0
0116-0044	2016-11-04 10:30:00	0
0116-0044	2016-11-04 10:45:00	0
0116-0044	2016-11-04 11:00:00	372
0116-0044	2016-11-04 11:15:00	596
0116-0044	2016-11-04 11:30:00	48
0116-0044	2016-11-04 11:45:00	147
0116-0044	2016-11-04 12:00:00	295
0116-0044	2016-11-04 12:15:00	183
0116-0044	2016-11-04 12:30:00	297
0116-0044	2016-11-04 12:45:00	186
0116-0044	2016-11-04 13:00:00	217
0116-0044	2016-11-04 13:15:00	445
0116-0044	2016-11-04 13:30:00	422
0116-0044	2016-11-04 13:45:00	392
0116-0044	2016-11-04 14:00:00	25
0116-0044	2016-11-04 14:15:00	214
0116-0044	2016-11-04 14:30:00	175
0116-0044	2016-11-04 14:45:00	353
0116-0044	2016-11-04 15:00:00	463
0116-0044	2016-11-04 15:15:00	440
0116-0044	2016-11-04 15:30:00	499
0116-0044	2016-11-04 15:45:00	13
0116-0044	2016-11-04 16:00:00	382
0116-0044	2016-11-04 16:15:00	488
0116-0044	2016-11-04 16:30:00	485
0116-0044	2016-11-04 16:45:00	642
0116-0044	2016-11-04 17:00:00	795
0116-0044	2016-11-04 17:15:00	388
0116-0044	2016-11-04 17:30:00	551
0116-0044	2016-11-04 17:45:00	789
0116-0044	2016-11-04 18:00:00	238
0116-0044	2016-11-04 18:15:00	333
0116-0044	2016-11-04 18:30:00	240
0116-0044	2016-11-04 18:45:00	108
0116-0044	2016-11-04 19:00:00	432
0116-0044	2016-11-04 19:15:00	530
0116-0044	2016-11-04 19:30:00	14
0116-0044	2016-11-04 19:45:00	0
0116-0044	2016-11-04 20:00:00	0
0116-0044	2016-11-04 20:15:00	0
0116-0044	2016-11-04 20:30:00	11
0116-0044	2016-11-04 20:45:00	362
0116-0044	2016-11-04 21:00:00	75
0116-0044	2016-11-04 21:15:00	27
0116-0044	2016-11-04 21:30:00	0
0116-0044	2016-11-04 21:45:00	303
0116-0044	2016-11-04 22:00:00	475
0116-0044	2016-11-04 22:15:00	556
0116-0044	2016-11-04 22:30:00	309
0116-0044	2016-11-04 22:45:00	238
0116-0044	2016-11-04 23:00:00	88
0116-0044	2016-11-04 23:15:00	0
0116-0044	2016-11-04 23:30:00	10
0116-0044	2016-11-04 23:45:00	10
0116-0044	2016-11-05 00:00:00	0
0116-0044	2016-11-05 00:15:00	13
0116-0044	2016-11-05 00:30:00	15
0116-0044	2016-11-05 00:45:00	0
0116-0044	2016-11-05 01:00:00	6
0116-0044	2016-11-05 01:15:00	109
0116-0044	2016-11-05 01:30:00	16
0116-0044	2016-11-05 01:45:00	6
0116-0044	2016-11-05 02:00:00	31
0116-0044	2016-11-05 02:15:00	15
0116-0044	2016-11-05 02:30:00	0
0116-0044	2016-11-05 02:45:00	0
0116-0044	2016-11-05 03:00:00	0
0116-0044	2016-11-05 03:15:00	0
0116-0044	2016-11-05 03:30:00	0
0116-0044	2016-11-05 03:45:00	0
0116-0044	2016-11-05 04:00:00	7
0116-0044	2016-11-05 04:15:00	0
0116-0044	2016-11-05 04:30:00	0
0116-0044	2016-11-05 04:45:00	56
0116-0044	2016-11-05 05:00:00	0
0116-0044	2016-11-05 05:15:00	6
0116-0044	2016-11-05 05:30:00	31
0116-0044	2016-11-05 05:45:00	0
0116-0044	2016-11-05 06:00:00	0
0116-0044	2016-11-05 06:15:00	0
0116-0044	2016-11-05 06:30:00	0
0116-0044	2016-11-05 06:45:00	0
0116-0044	2016-11-05 07:00:00	0
0116-0044	2016-11-05 07:15:00	0
0116-0044	2016-11-05 07:30:00	0
0116-0044	2016-11-05 07:45:00	0
0116-0044	2016-11-05 08:00:00	0
0116-0044	2016-11-05 08:15:00	0
0116-0044	2016-11-05 08:30:00	0
0116-0044	2016-11-05 08:45:00	0
0116-0044	2016-11-05 09:00:00	0
0116-0044	2016-11-05 09:15:00	68
0116-0044	2016-11-05 09:30:00	0
0116-0044	2016-11-05 09:45:00	0
0116-0044	2016-11-05 10:00:00	0
0116-0044	2016-11-05 10:15:00	0
0116-0044	2016-11-05 10:30:00	192
0116-0044	2016-11-05 10:45:00	215
0116-0044	2016-11-05 11:00:00	944
0116-0044	2016-11-05 11:15:00	782
0116-0044	2016-11-05 11:30:00	106
0116-0044	2016-11-05 11:45:00	86
0116-0044	2016-11-05 12:00:00	156
0116-0044	2016-11-05 12:15:00	29
0116-0044	2016-11-05 12:30:00	53
0116-0044	2016-11-05 12:45:00	155
0116-0044	2016-11-05 13:00:00	182
0116-0044	2016-11-05 13:15:00	106
0116-0044	2016-11-05 13:30:00	447
0116-0044	2016-11-05 13:45:00	121
0116-0044	2016-11-05 14:00:00	828
0116-0044	2016-11-05 14:15:00	487
0116-0044	2016-11-05 14:30:00	30
0116-0044	2016-11-05 14:45:00	351
0116-0044	2016-11-05 15:00:00	511
0116-0044	2016-11-05 15:15:00	289
0116-0044	2016-11-05 15:30:00	814
0116-0044	2016-11-05 15:45:00	22
0116-0044	2016-11-05 16:00:00	192
0116-0044	2016-11-05 16:15:00	388
0116-0044	2016-11-05 16:30:00	724
0116-0044	2016-11-05 16:45:00	208
0116-0044	2016-11-05 17:00:00	470
0116-0044	2016-11-05 17:15:00	450
0116-0044	2016-11-05 17:30:00	418
0116-0044	2016-11-05 17:45:00	27
0116-0044	2016-11-05 18:00:00	0
0116-0044	2016-11-05 18:15:00	473
0116-0044	2016-11-05 18:30:00	321
0116-0044	2016-11-05 18:45:00	302
0116-0044	2016-11-05 19:00:00	287
0116-0044	2016-11-05 19:15:00	267
0116-0044	2016-11-05 19:30:00	297
0116-0044	2016-11-05 19:45:00	61
0116-0044	2016-11-05 20:00:00	18
0116-0044	2016-11-05 20:15:00	99
0116-0044	2016-11-05 20:30:00	563
0116-0044	2016-11-05 20:45:00	509
0116-0044	2016-11-05 21:00:00	334
0116-0044	2016-11-05 21:15:00	41
0116-0044	2016-11-05 21:30:00	67
0116-0044	2016-11-05 21:45:00	133
0116-0044	2016-11-05 22:00:00	405
0116-0044	2016-11-05 22:15:00	0
0116-0044	2016-11-05 22:30:00	0
0116-0044	2016-11-05 22:45:00	0
0116-0044	2016-11-05 23:00:00	0
0116-0044	2016-11-05 23:15:00	0
0116-0044	2016-11-05 23:30:00	0
0116-0044	2016-11-05 23:45:00	0
0116-0044	2016-11-06 00:00:00	0
0116-0044	2016-11-06 00:15:00	7
0116-0044	2016-11-06 00:30:00	6
0116-0044	2016-11-06 00:45:00	16
0116-0044	2016-11-06 01:00:00	56
0116-0044	2016-11-06 01:15:00	17
0116-0044	2016-11-06 01:30:00	0
0116-0044	2016-11-06 01:45:00	13
0116-0044	2016-11-06 02:00:00	57
0116-0044	2016-11-06 02:15:00	46
0116-0044	2016-11-06 02:30:00	4
0116-0044	2016-11-06 02:45:00	0
0116-0044	2016-11-06 03:00:00	0
0116-0044	2016-11-06 03:15:00	0
0116-0044	2016-11-06 03:30:00	16
0116-0044	2016-11-06 03:45:00	0
0116-0044	2016-11-06 04:00:00	0
0116-0044	2016-11-06 04:15:00	0
0116-0044	2016-11-06 04:30:00	0
0116-0044	2016-11-06 04:45:00	0
0116-0044	2016-11-06 05:00:00	6
0116-0044	2016-11-06 05:15:00	40
0116-0044	2016-11-06 05:30:00	0
0116-0044	2016-11-06 05:45:00	0
0116-0044	2016-11-06 06:00:00	0
0116-0044	2016-11-06 06:15:00	0
0116-0044	2016-11-06 06:30:00	0
0116-0044	2016-11-06 06:45:00	0
0116-0044	2016-11-06 07:00:00	0
0116-0044	2016-11-06 07:15:00	0
0116-0044	2016-11-06 07:30:00	0
0116-0044	2016-11-06 07:45:00	7
0116-0044	2016-11-06 08:00:00	0
0116-0044	2016-11-06 08:15:00	0
0116-0044	2016-11-06 08:30:00	0
0116-0044	2016-11-06 08:45:00	7
0116-0044	2016-11-06 09:00:00	0
0116-0044	2016-11-06 09:15:00	0
0116-0044	2016-11-06 09:30:00	0
0116-0044	2016-11-06 09:45:00	8
0116-0044	2016-11-06 10:00:00	0
0116-0044	2016-11-06 10:15:00	0
0116-0044	2016-11-06 10:30:00	0
0116-0044	2016-11-06 10:45:00	12
0116-0044	2016-11-06 11:00:00	0
0116-0044	2016-11-06 11:15:00	0
0116-0044	2016-11-06 11:30:00	0
0116-0044	2016-11-06 11:45:00	0
0116-0044	2016-11-06 12:00:00	763
0116-0044	2016-11-06 12:15:00	846
0116-0044	2016-11-06 12:30:00	223
0116-0044	2016-11-06 12:45:00	106
0116-0044	2016-11-06 13:00:00	265
0116-0044	2016-11-06 13:15:00	314
0116-0044	2016-11-06 13:30:00	240
0116-0044	2016-11-06 13:45:00	201
0116-0044	2016-11-06 14:00:00	86
0116-0044	2016-11-06 14:15:00	46
0116-0044	2016-11-06 14:30:00	25
0116-0044	2016-11-06 14:45:00	79
0116-0044	2016-11-06 15:00:00	0
0116-0044	2016-11-06 15:15:00	0
0116-0044	2016-11-06 15:30:00	289
0116-0044	2016-11-06 15:45:00	0
0116-0044	2016-11-06 16:00:00	0
0116-0044	2016-11-06 16:15:00	60
0116-0044	2016-11-06 16:30:00	101
0116-0044	2016-11-06 16:45:00	76
0116-0044	2016-11-06 17:00:00	22
0116-0044	2016-11-06 17:15:00	275
0116-0044	2016-11-06 17:30:00	550
0116-0044	2016-11-06 17:45:00	46
0116-0044	2016-11-06 18:00:00	381
0116-0044	2016-11-06 18:15:00	43
0116-0044	2016-11-06 18:30:00	145
0116-0044	2016-11-06 18:45:00	126
0116-0044	2016-11-06 19:00:00	0
0116-0044	2016-11-06 19:15:00	0
0116-0044	2016-11-06 19:30:00	0
0116-0044	2016-11-06 19:45:00	0
0116-0044	2016-11-06 20:00:00	0
0116-0044	2016-11-06 20:15:00	0
0116-0044	2016-11-06 20:30:00	0
0116-0044	2016-11-06 20:45:00	12
0116-0044	2016-11-06 21:00:00	18
0116-0044	2016-11-06 21:15:00	69
0116-0044	2016-11-06 21:30:00	128
0116-0044	2016-11-06 21:45:00	284
0116-0044	2016-11-06 22:00:00	267
0116-0044	2016-11-06 22:15:00	59
0116-0044	2016-11-06 22:30:00	62
0116-0044	2016-11-06 22:45:00	0
0116-0044	2016-11-06 23:00:00	0
0116-0044	2016-11-06 23:15:00	32
0116-0044	2016-11-06 23:30:00	80
0116-0044	2016-11-06 23:45:00	35
0116-0044	2016-11-07 00:00:00	0
0116-0044	2016-11-07 00:15:00	0
0116-0044	2016-11-07 00:30:00	0
0116-0044	2016-11-07 00:45:00	27
0116-0044	2016-11-07 01:00:00	34
0116-0044	2016-11-07 01:15:00	0
0116-0044	2016-11-07 01:30:00	9
0116-0044	2016-11-07 01:45:00	0
0116-0044	2016-11-07 02:00:00	0
0116-0044	2016-11-07 02:15:00	0
0116-0044	2016-11-07 02:30:00	0
0116-0044	2016-11-07 02:45:00	0
0116-0044	2016-11-07 03:00:00	6
0116-0044	2016-11-07 03:15:00	0
0116-0044	2016-11-07 03:30:00	0
0116-0044	2016-11-07 03:45:00	0
0116-0044	2016-11-07 04:00:00	6
0116-0044	2016-11-07 04:15:00	6
0116-0044	2016-11-07 04:30:00	0
0116-0044	2016-11-07 04:45:00	0
0116-0044	2016-11-07 05:00:00	0
0116-0044	2016-11-07 05:15:00	0
0116-0044	2016-11-07 05:30:00	0
0116-0044	2016-11-07 05:45:00	0
0116-0044	2016-11-07 06:00:00	0
0116-0044	2016-11-07 06:15:00	0
0116-0044	2016-11-07 06:30:00	0
0116-0044	2016-11-07 06:45:00	0
0116-0044	2016-11-07 07:00:00	7
0116-0044	2016-11-07 07:15:00	9
0116-0044	2016-11-07 07:30:00	0
0116-0044	2016-11-07 07:45:00	0
0116-0044	2016-11-07 08:00:00	0
0116-0044	2016-11-07 08:15:00	0
0116-0044	2016-11-07 08:30:00	0
0116-0044	2016-11-07 08:45:00	0
0116-0044	2016-11-07 09:00:00	0
0116-0044	2016-11-07 09:15:00	0
0116-0044	2016-11-07 09:30:00	0
0116-0044	2016-11-07 09:45:00	92
0116-0044	2016-11-07 10:00:00	305
0116-0044	2016-11-07 10:15:00	0
0116-0044	2016-11-07 10:30:00	0
0116-0044	2016-11-07 10:45:00	255
0116-0044	2016-11-07 11:00:00	19
0116-0044	2016-11-07 11:15:00	0
0116-0044	2016-11-07 11:30:00	0
0116-0044	2016-11-07 11:45:00	0
0116-0044	2016-11-07 12:00:00	0
0116-0044	2016-11-07 12:15:00	0
0116-0044	2016-11-07 12:30:00	0
0116-0044	2016-11-07 12:45:00	0
0116-0044	2016-11-07 13:00:00	0
0116-0044	2016-11-07 13:15:00	0
0116-0044	2016-11-07 13:30:00	0
0116-0044	2016-11-07 13:45:00	0
0116-0044	2016-11-07 14:00:00	0
0116-0044	2016-11-07 14:15:00	0
0116-0044	2016-11-07 14:30:00	0
0116-0044	2016-11-07 14:45:00	0
0116-0044	2016-11-07 15:00:00	0
0116-0044	2016-11-07 15:15:00	0
0116-0044	2016-11-07 15:30:00	0
0116-0044	2016-11-07 15:45:00	0
0116-0044	2016-11-07 16:00:00	0
0116-0044	2016-11-07 16:15:00	0
0116-0044	2016-11-07 16:30:00	0
0116-0044	2016-11-07 16:45:00	0
0116-0044	2016-11-07 17:00:00	0
0116-0044	2016-11-07 17:15:00	0
0116-0044	2016-11-07 17:30:00	0
0116-0044	2016-11-07 17:45:00	0
0116-0044	2016-11-07 18:00:00	0
0116-0044	2016-11-07 18:15:00	0
0116-0044	2016-11-07 18:30:00	0
0116-0044	2016-11-07 18:45:00	0
0116-0044	2016-11-07 19:00:00	0
0116-0044	2016-11-07 19:15:00	0
0116-0044	2016-11-07 19:30:00	0
0116-0044	2016-11-07 19:45:00	0
0116-0044	2016-11-07 20:00:00	0
0116-0044	2016-11-07 20:15:00	0
0116-0044	2016-11-07 20:30:00	0
0116-0044	2016-11-07 20:45:00	0
0116-0044	2016-11-07 21:00:00	0
0116-0044	2016-11-07 21:15:00	0
0116-0044	2016-11-07 21:30:00	0
0116-0044	2016-11-07 21:45:00	0
0116-0044	2016-11-07 22:00:00	0
0116-0044	2016-11-07 22:15:00	0
0116-0044	2016-11-07 22:30:00	0
0116-0044	2016-11-07 22:45:00	0
0116-0044	2016-11-07 23:00:00	0
0116-0044	2016-11-07 23:15:00	0
0116-0044	2016-11-07 23:30:00	0
0116-0044	2016-11-07 23:45:00	0
