## Supplementary Data 2 for "Digital phenotyping by consumer wearables identifies sleep-associated markers of cardiovascular disease risk and biological aging": ActivityTable_0116-0045-NHC.tsv

0116-0045	2016-10-25 00:00:00	0
0116-0045	2016-10-25 00:15:00	0
0116-0045	2016-10-25 00:30:00	0
0116-0045	2016-10-25 00:45:00	0
0116-0045	2016-10-25 01:00:00	0
0116-0045	2016-10-25 01:15:00	0
0116-0045	2016-10-25 01:30:00	0
0116-0045	2016-10-25 01:45:00	0
0116-0045	2016-10-25 02:00:00	0
0116-0045	2016-10-25 02:15:00	0
0116-0045	2016-10-25 02:30:00	0
0116-0045	2016-10-25 02:45:00	0
0116-0045	2016-10-25 03:00:00	0
0116-0045	2016-10-25 03:15:00	0
0116-0045	2016-10-25 03:30:00	0
0116-0045	2016-10-25 03:45:00	0
0116-0045	2016-10-25 04:00:00	0
0116-0045	2016-10-25 04:15:00	0
0116-0045	2016-10-25 04:30:00	0
0116-0045	2016-10-25 04:45:00	0
0116-0045	2016-10-25 05:00:00	0
0116-0045	2016-10-25 05:15:00	0
0116-0045	2016-10-25 05:30:00	0
0116-0045	2016-10-25 05:45:00	0
0116-0045	2016-10-25 06:00:00	0
0116-0045	2016-10-25 06:15:00	0
0116-0045	2016-10-25 06:30:00	0
0116-0045	2016-10-25 06:45:00	0
0116-0045	2016-10-25 07:00:00	0
0116-0045	2016-10-25 07:15:00	0
0116-0045	2016-10-25 07:30:00	0
0116-0045	2016-10-25 07:45:00	0
0116-0045	2016-10-25 08:00:00	0
0116-0045	2016-10-25 08:15:00	0
0116-0045	2016-10-25 08:30:00	0
0116-0045	2016-10-25 08:45:00	0
0116-0045	2016-10-25 09:00:00	0
0116-0045	2016-10-25 09:15:00	0
0116-0045	2016-10-25 09:30:00	0
0116-0045	2016-10-25 09:45:00	0
0116-0045	2016-10-25 10:00:00	0
0116-0045	2016-10-25 10:15:00	0
0116-0045	2016-10-25 10:30:00	0
0116-0045	2016-10-25 10:45:00	0
0116-0045	2016-10-25 11:00:00	0
0116-0045	2016-10-25 11:15:00	88
0116-0045	2016-10-25 11:30:00	53
0116-0045	2016-10-25 11:45:00	0
0116-0045	2016-10-25 12:00:00	103
0116-0045	2016-10-25 12:15:00	131
0116-0045	2016-10-25 12:30:00	0
0116-0045	2016-10-25 12:45:00	364
0116-0045	2016-10-25 13:00:00	164
0116-0045	2016-10-25 13:15:00	135
0116-0045	2016-10-25 13:30:00	72
0116-0045	2016-10-25 13:45:00	0
0116-0045	2016-10-25 14:00:00	16
0116-0045	2016-10-25 14:15:00	0
0116-0045	2016-10-25 14:30:00	224
0116-0045	2016-10-25 14:45:00	243
0116-0045	2016-10-25 15:00:00	150
0116-0045	2016-10-25 15:15:00	0
0116-0045	2016-10-25 15:30:00	0
0116-0045	2016-10-25 15:45:00	0
0116-0045	2016-10-25 16:00:00	0
0116-0045	2016-10-25 16:15:00	0
0116-0045	2016-10-25 16:30:00	0
0116-0045	2016-10-25 16:45:00	0
0116-0045	2016-10-25 17:00:00	0
0116-0045	2016-10-25 17:15:00	0
0116-0045	2016-10-25 17:30:00	0
0116-0045	2016-10-25 17:45:00	18
0116-0045	2016-10-25 18:00:00	59
0116-0045	2016-10-25 18:15:00	61
0116-0045	2016-10-25 18:30:00	0
0116-0045	2016-10-25 18:45:00	6
0116-0045	2016-10-25 19:00:00	0
0116-0045	2016-10-25 19:15:00	103
0116-0045	2016-10-25 19:30:00	22
0116-0045	2016-10-25 19:45:00	0
0116-0045	2016-10-25 20:00:00	0
0116-0045	2016-10-25 20:15:00	0
0116-0045	2016-10-25 20:30:00	32
0116-0045	2016-10-25 20:45:00	276
0116-0045	2016-10-25 21:00:00	152
0116-0045	2016-10-25 21:15:00	42
0116-0045	2016-10-25 21:30:00	26
0116-0045	2016-10-25 21:45:00	0
0116-0045	2016-10-25 22:00:00	0
0116-0045	2016-10-25 22:15:00	0
0116-0045	2016-10-25 22:30:00	0
0116-0045	2016-10-25 22:45:00	0
0116-0045	2016-10-25 23:00:00	0
0116-0045	2016-10-25 23:15:00	32
0116-0045	2016-10-25 23:30:00	19
0116-0045	2016-10-25 23:45:00	0
0116-0045	2016-10-26 00:00:00	0
0116-0045	2016-10-26 00:15:00	6
0116-0045	2016-10-26 00:30:00	0
0116-0045	2016-10-26 00:45:00	0
0116-0045	2016-10-26 01:00:00	17
0116-0045	2016-10-26 01:15:00	0
0116-0045	2016-10-26 01:30:00	0
0116-0045	2016-10-26 01:45:00	0
0116-0045	2016-10-26 02:00:00	0
0116-0045	2016-10-26 02:15:00	8
0116-0045	2016-10-26 02:30:00	0
0116-0045	2016-10-26 02:45:00	0
0116-0045	2016-10-26 03:00:00	0
0116-0045	2016-10-26 03:15:00	0
0116-0045	2016-10-26 03:30:00	0
0116-0045	2016-10-26 03:45:00	0
0116-0045	2016-10-26 04:00:00	0
0116-0045	2016-10-26 04:15:00	0
0116-0045	2016-10-26 04:30:00	0
0116-0045	2016-10-26 04:45:00	0
0116-0045	2016-10-26 05:00:00	0
0116-0045	2016-10-26 05:15:00	0
0116-0045	2016-10-26 05:30:00	6
0116-0045	2016-10-26 05:45:00	21
0116-0045	2016-10-26 06:00:00	26
0116-0045	2016-10-26 06:15:00	0
0116-0045	2016-10-26 06:30:00	0
0116-0045	2016-10-26 06:45:00	0
0116-0045	2016-10-26 07:00:00	0
0116-0045	2016-10-26 07:15:00	0
0116-0045	2016-10-26 07:30:00	0
0116-0045	2016-10-26 07:45:00	9
0116-0045	2016-10-26 08:00:00	0
0116-0045	2016-10-26 08:15:00	0
0116-0045	2016-10-26 08:30:00	0
0116-0045	2016-10-26 08:45:00	0
0116-0045	2016-10-26 09:00:00	112
0116-0045	2016-10-26 09:15:00	47
0116-0045	2016-10-26 09:30:00	132
0116-0045	2016-10-26 09:45:00	142
0116-0045	2016-10-26 10:00:00	91
0116-0045	2016-10-26 10:15:00	37
0116-0045	2016-10-26 10:30:00	16
0116-0045	2016-10-26 10:45:00	169
0116-0045	2016-10-26 11:00:00	71
0116-0045	2016-10-26 11:15:00	0
0116-0045	2016-10-26 11:30:00	0
0116-0045	2016-10-26 11:45:00	79
0116-0045	2016-10-26 12:00:00	177
0116-0045	2016-10-26 12:15:00	1008
0116-0045	2016-10-26 12:30:00	394
0116-0045	2016-10-26 12:45:00	501
0116-0045	2016-10-26 13:00:00	955
0116-0045	2016-10-26 13:15:00	645
0116-0045	2016-10-26 13:30:00	728
0116-0045	2016-10-26 13:45:00	571
0116-0045	2016-10-26 14:00:00	176
0116-0045	2016-10-26 14:15:00	144
0116-0045	2016-10-26 14:30:00	77
0116-0045	2016-10-26 14:45:00	84
0116-0045	2016-10-26 15:00:00	82
0116-0045	2016-10-26 15:15:00	35
0116-0045	2016-10-26 15:30:00	127
0116-0045	2016-10-26 15:45:00	160
0116-0045	2016-10-26 16:00:00	159
0116-0045	2016-10-26 16:15:00	65
0116-0045	2016-10-26 16:30:00	63
0116-0045	2016-10-26 16:45:00	0
0116-0045	2016-10-26 17:00:00	0
0116-0045	2016-10-26 17:15:00	0
0116-0045	2016-10-26 17:30:00	0
0116-0045	2016-10-26 17:45:00	73
0116-0045	2016-10-26 18:00:00	80
0116-0045	2016-10-26 18:15:00	196
0116-0045	2016-10-26 18:30:00	0
0116-0045	2016-10-26 18:45:00	0
0116-0045	2016-10-26 19:00:00	75
0116-0045	2016-10-26 19:15:00	38
0116-0045	2016-10-26 19:30:00	0
0116-0045	2016-10-26 19:45:00	90
0116-0045	2016-10-26 20:00:00	73
0116-0045	2016-10-26 20:15:00	297
0116-0045	2016-10-26 20:30:00	152
0116-0045	2016-10-26 20:45:00	291
0116-0045	2016-10-26 21:00:00	0
0116-0045	2016-10-26 21:15:00	0
0116-0045	2016-10-26 21:30:00	0
0116-0045	2016-10-26 21:45:00	0
0116-0045	2016-10-26 22:00:00	0
0116-0045	2016-10-26 22:15:00	0
0116-0045	2016-10-26 22:30:00	0
0116-0045	2016-10-26 22:45:00	0
0116-0045	2016-10-26 23:00:00	0
0116-0045	2016-10-26 23:15:00	0
0116-0045	2016-10-26 23:30:00	0
0116-0045	2016-10-26 23:45:00	0
0116-0045	2016-10-27 00:00:00	0
0116-0045	2016-10-27 00:15:00	0
0116-0045	2016-10-27 00:30:00	0
0116-0045	2016-10-27 00:45:00	0
0116-0045	2016-10-27 01:00:00	0
0116-0045	2016-10-27 01:15:00	0
0116-0045	2016-10-27 01:30:00	0
0116-0045	2016-10-27 01:45:00	0
0116-0045	2016-10-27 02:00:00	0
0116-0045	2016-10-27 02:15:00	0
0116-0045	2016-10-27 02:30:00	0
0116-0045	2016-10-27 02:45:00	0
0116-0045	2016-10-27 03:00:00	0
0116-0045	2016-10-27 03:15:00	0
0116-0045	2016-10-27 03:30:00	0
0116-0045	2016-10-27 03:45:00	0
0116-0045	2016-10-27 04:00:00	0
0116-0045	2016-10-27 04:15:00	0
0116-0045	2016-10-27 04:30:00	0
0116-0045	2016-10-27 04:45:00	0
0116-0045	2016-10-27 05:00:00	0
0116-0045	2016-10-27 05:15:00	0
0116-0045	2016-10-27 05:30:00	0
0116-0045	2016-10-27 05:45:00	0
0116-0045	2016-10-27 06:00:00	0
0116-0045	2016-10-27 06:15:00	0
0116-0045	2016-10-27 06:30:00	0
0116-0045	2016-10-27 06:45:00	0
0116-0045	2016-10-27 07:00:00	0
0116-0045	2016-10-27 07:15:00	0
0116-0045	2016-10-27 07:30:00	0
0116-0045	2016-10-27 07:45:00	181
0116-0045	2016-10-27 08:00:00	65
0116-0045	2016-10-27 08:15:00	86
0116-0045	2016-10-27 08:30:00	224
0116-0045	2016-10-27 08:45:00	91
0116-0045	2016-10-27 09:00:00	72
0116-0045	2016-10-27 09:15:00	30
0116-0045	2016-10-27 09:30:00	98
0116-0045	2016-10-27 09:45:00	162
0116-0045	2016-10-27 10:00:00	434
0116-0045	2016-10-27 10:15:00	99
0116-0045	2016-10-27 10:30:00	380
0116-0045	2016-10-27 10:45:00	1092
0116-0045	2016-10-27 11:00:00	653
0116-0045	2016-10-27 11:15:00	1193
0116-0045	2016-10-27 11:30:00	486
0116-0045	2016-10-27 11:45:00	215
0116-0045	2016-10-27 12:00:00	36
0116-0045	2016-10-27 12:15:00	305
0116-0045	2016-10-27 12:30:00	57
0116-0045	2016-10-27 12:45:00	201
0116-0045	2016-10-27 13:00:00	419
0116-0045	2016-10-27 13:15:00	712
0116-0045	2016-10-27 13:30:00	305
0116-0045	2016-10-27 13:45:00	291
0116-0045	2016-10-27 14:00:00	258
0116-0045	2016-10-27 14:15:00	76
0116-0045	2016-10-27 14:30:00	128
0116-0045	2016-10-27 14:45:00	11
0116-0045	2016-10-27 15:00:00	0
0116-0045	2016-10-27 15:15:00	0
0116-0045	2016-10-27 15:30:00	0
0116-0045	2016-10-27 15:45:00	0
0116-0045	2016-10-27 16:00:00	15
0116-0045	2016-10-27 16:15:00	430
0116-0045	2016-10-27 16:30:00	126
0116-0045	2016-10-27 16:45:00	150
0116-0045	2016-10-27 17:00:00	25
0116-0045	2016-10-27 17:15:00	78
0116-0045	2016-10-27 17:30:00	189
0116-0045	2016-10-27 17:45:00	202
0116-0045	2016-10-27 18:00:00	105
0116-0045	2016-10-27 18:15:00	28
0116-0045	2016-10-27 18:30:00	0
0116-0045	2016-10-27 18:45:00	0
0116-0045	2016-10-27 19:00:00	128
0116-0045	2016-10-27 19:15:00	28
0116-0045	2016-10-27 19:30:00	0
0116-0045	2016-10-27 19:45:00	0
0116-0045	2016-10-27 20:00:00	136
0116-0045	2016-10-27 20:15:00	162
0116-0045	2016-10-27 20:30:00	451
0116-0045	2016-10-27 20:45:00	28
0116-0045	2016-10-27 21:00:00	0
0116-0045	2016-10-27 21:15:00	0
0116-0045	2016-10-27 21:30:00	0
0116-0045	2016-10-27 21:45:00	0
0116-0045	2016-10-27 22:00:00	7
0116-0045	2016-10-27 22:15:00	0
0116-0045	2016-10-27 22:30:00	0
0116-0045	2016-10-27 22:45:00	0
0116-0045	2016-10-27 23:00:00	17
0116-0045	2016-10-27 23:15:00	0
0116-0045	2016-10-27 23:30:00	0
0116-0045	2016-10-27 23:45:00	0
0116-0045	2016-10-28 00:00:00	0
0116-0045	2016-10-28 00:15:00	0
0116-0045	2016-10-28 00:30:00	0
0116-0045	2016-10-28 00:45:00	17
0116-0045	2016-10-28 01:00:00	0
0116-0045	2016-10-28 01:15:00	0
0116-0045	2016-10-28 01:30:00	0
0116-0045	2016-10-28 01:45:00	0
0116-0045	2016-10-28 02:00:00	0
0116-0045	2016-10-28 02:15:00	0
0116-0045	2016-10-28 02:30:00	0
0116-0045	2016-10-28 02:45:00	0
0116-0045	2016-10-28 03:00:00	0
0116-0045	2016-10-28 03:15:00	0
0116-0045	2016-10-28 03:30:00	0
0116-0045	2016-10-28 03:45:00	0
0116-0045	2016-10-28 04:00:00	0
0116-0045	2016-10-28 04:15:00	0
0116-0045	2016-10-28 04:30:00	0
0116-0045	2016-10-28 04:45:00	0
0116-0045	2016-10-28 05:00:00	8
0116-0045	2016-10-28 05:15:00	0
0116-0045	2016-10-28 05:30:00	0
0116-0045	2016-10-28 05:45:00	0
0116-0045	2016-10-28 06:00:00	0
0116-0045	2016-10-28 06:15:00	0
0116-0045	2016-10-28 06:30:00	0
0116-0045	2016-10-28 06:45:00	0
0116-0045	2016-10-28 07:00:00	0
0116-0045	2016-10-28 07:15:00	0
0116-0045	2016-10-28 07:30:00	0
0116-0045	2016-10-28 07:45:00	0
0116-0045	2016-10-28 08:00:00	0
0116-0045	2016-10-28 08:15:00	0
0116-0045	2016-10-28 08:30:00	24
0116-0045	2016-10-28 08:45:00	118
0116-0045	2016-10-28 09:00:00	272
0116-0045	2016-10-28 09:15:00	160
0116-0045	2016-10-28 09:30:00	97
0116-0045	2016-10-28 09:45:00	44
0116-0045	2016-10-28 10:00:00	122
0116-0045	2016-10-28 10:15:00	189
0116-0045	2016-10-28 10:30:00	297
0116-0045	2016-10-28 10:45:00	392
0116-0045	2016-10-28 11:00:00	43
0116-0045	2016-10-28 11:15:00	191
0116-0045	2016-10-28 11:30:00	254
0116-0045	2016-10-28 11:45:00	164
0116-0045	2016-10-28 12:00:00	592
0116-0045	2016-10-28 12:15:00	475
0116-0045	2016-10-28 12:30:00	48
0116-0045	2016-10-28 12:45:00	194
0116-0045	2016-10-28 13:00:00	50
0116-0045	2016-10-28 13:15:00	345
0116-0045	2016-10-28 13:30:00	15
0116-0045	2016-10-28 13:45:00	0
0116-0045	2016-10-28 14:00:00	0
0116-0045	2016-10-28 14:15:00	17
0116-0045	2016-10-28 14:30:00	252
0116-0045	2016-10-28 14:45:00	891
0116-0045	2016-10-28 15:00:00	638
0116-0045	2016-10-28 15:15:00	56
0116-0045	2016-10-28 15:30:00	293
0116-0045	2016-10-28 15:45:00	334
0116-0045	2016-10-28 16:00:00	326
0116-0045	2016-10-28 16:15:00	531
0116-0045	2016-10-28 16:30:00	198
0116-0045	2016-10-28 16:45:00	321
0116-0045	2016-10-28 17:00:00	294
0116-0045	2016-10-28 17:15:00	471
0116-0045	2016-10-28 17:30:00	432
0116-0045	2016-10-28 17:45:00	344
0116-0045	2016-10-28 18:00:00	68
0116-0045	2016-10-28 18:15:00	81
0116-0045	2016-10-28 18:30:00	81
0116-0045	2016-10-28 18:45:00	253
0116-0045	2016-10-28 19:00:00	12
0116-0045	2016-10-28 19:15:00	0
0116-0045	2016-10-28 19:30:00	0
0116-0045	2016-10-28 19:45:00	0
0116-0045	2016-10-28 20:00:00	0
0116-0045	2016-10-28 20:15:00	4
0116-0045	2016-10-28 20:30:00	0
0116-0045	2016-10-28 20:45:00	0
0116-0045	2016-10-28 21:00:00	0
0116-0045	2016-10-28 21:15:00	461
0116-0045	2016-10-28 21:30:00	541
0116-0045	2016-10-28 21:45:00	0
0116-0045	2016-10-28 22:00:00	0
0116-0045	2016-10-28 22:15:00	0
0116-0045	2016-10-28 22:30:00	0
0116-0045	2016-10-28 22:45:00	0
0116-0045	2016-10-28 23:00:00	0
0116-0045	2016-10-28 23:15:00	0
0116-0045	2016-10-28 23:30:00	0
0116-0045	2016-10-28 23:45:00	0
0116-0045	2016-10-29 00:00:00	0
0116-0045	2016-10-29 00:15:00	0
0116-0045	2016-10-29 00:30:00	0
0116-0045	2016-10-29 00:45:00	0
0116-0045	2016-10-29 01:00:00	0
0116-0045	2016-10-29 01:15:00	0
0116-0045	2016-10-29 01:30:00	0
0116-0045	2016-10-29 01:45:00	0
0116-0045	2016-10-29 02:00:00	0
0116-0045	2016-10-29 02:15:00	0
0116-0045	2016-10-29 02:30:00	0
0116-0045	2016-10-29 02:45:00	0
0116-0045	2016-10-29 03:00:00	0
0116-0045	2016-10-29 03:15:00	0
0116-0045	2016-10-29 03:30:00	0
0116-0045	2016-10-29 03:45:00	0
0116-0045	2016-10-29 04:00:00	0
0116-0045	2016-10-29 04:15:00	0
0116-0045	2016-10-29 04:30:00	0
0116-0045	2016-10-29 04:45:00	0
0116-0045	2016-10-29 05:00:00	0
0116-0045	2016-10-29 05:15:00	0
0116-0045	2016-10-29 05:30:00	0
0116-0045	2016-10-29 05:45:00	0
0116-0045	2016-10-29 06:00:00	0
0116-0045	2016-10-29 06:15:00	0
0116-0045	2016-10-29 06:30:00	0
0116-0045	2016-10-29 06:45:00	0
0116-0045	2016-10-29 07:00:00	0
0116-0045	2016-10-29 07:15:00	95
0116-0045	2016-10-29 07:30:00	0
0116-0045	2016-10-29 07:45:00	0
0116-0045	2016-10-29 08:00:00	0
0116-0045	2016-10-29 08:15:00	52
0116-0045	2016-10-29 08:30:00	134
0116-0045	2016-10-29 08:45:00	290
0116-0045	2016-10-29 09:00:00	94
0116-0045	2016-10-29 09:15:00	21
0116-0045	2016-10-29 09:30:00	66
0116-0045	2016-10-29 09:45:00	67
0116-0045	2016-10-29 10:00:00	0
0116-0045	2016-10-29 10:15:00	97
0116-0045	2016-10-29 10:30:00	309
0116-0045	2016-10-29 10:45:00	735
0116-0045	2016-10-29 11:00:00	62
0116-0045	2016-10-29 11:15:00	589
0116-0045	2016-10-29 11:30:00	11
0116-0045	2016-10-29 11:45:00	293
0116-0045	2016-10-29 12:00:00	110
0116-0045	2016-10-29 12:15:00	6
0116-0045	2016-10-29 12:30:00	304
0116-0045	2016-10-29 12:45:00	496
0116-0045	2016-10-29 13:00:00	329
0116-0045	2016-10-29 13:15:00	108
0116-0045	2016-10-29 13:30:00	246
0116-0045	2016-10-29 13:45:00	265
0116-0045	2016-10-29 14:00:00	667
0116-0045	2016-10-29 14:15:00	338
0116-0045	2016-10-29 14:30:00	21
0116-0045	2016-10-29 14:45:00	176
0116-0045	2016-10-29 15:00:00	115
0116-0045	2016-10-29 15:15:00	223
0116-0045	2016-10-29 15:30:00	63
0116-0045	2016-10-29 15:45:00	5
0116-0045	2016-10-29 16:00:00	13
0116-0045	2016-10-29 16:15:00	95
0116-0045	2016-10-29 16:30:00	361
0116-0045	2016-10-29 16:45:00	116
0116-0045	2016-10-29 17:00:00	604
0116-0045	2016-10-29 17:15:00	0
0116-0045	2016-10-29 17:30:00	0
0116-0045	2016-10-29 17:45:00	57
0116-0045	2016-10-29 18:00:00	318
0116-0045	2016-10-29 18:15:00	374
0116-0045	2016-10-29 18:30:00	349
0116-0045	2016-10-29 18:45:00	240
0116-0045	2016-10-29 19:00:00	42
0116-0045	2016-10-29 19:15:00	151
0116-0045	2016-10-29 19:30:00	374
0116-0045	2016-10-29 19:45:00	151
0116-0045	2016-10-29 20:00:00	75
0116-0045	2016-10-29 20:15:00	14
0116-0045	2016-10-29 20:30:00	280
0116-0045	2016-10-29 20:45:00	0
0116-0045	2016-10-29 21:00:00	0
0116-0045	2016-10-29 21:15:00	0
0116-0045	2016-10-29 21:30:00	67
0116-0045	2016-10-29 21:45:00	238
0116-0045	2016-10-29 22:00:00	170
0116-0045	2016-10-29 22:15:00	417
0116-0045	2016-10-29 22:30:00	0
0116-0045	2016-10-29 22:45:00	0
0116-0045	2016-10-29 23:00:00	0
0116-0045	2016-10-29 23:15:00	0
0116-0045	2016-10-29 23:30:00	0
0116-0045	2016-10-29 23:45:00	0
0116-0045	2016-10-30 00:00:00	0
0116-0045	2016-10-30 00:15:00	0
0116-0045	2016-10-30 00:30:00	0
0116-0045	2016-10-30 00:45:00	0
0116-0045	2016-10-30 01:00:00	19
0116-0045	2016-10-30 01:15:00	0
0116-0045	2016-10-30 01:30:00	0
0116-0045	2016-10-30 01:45:00	0
0116-0045	2016-10-30 02:00:00	0
0116-0045	2016-10-30 02:15:00	0
0116-0045	2016-10-30 02:30:00	0
0116-0045	2016-10-30 02:45:00	0
0116-0045	2016-10-30 03:00:00	0
0116-0045	2016-10-30 03:15:00	18
0116-0045	2016-10-30 03:30:00	0
0116-0045	2016-10-30 03:45:00	0
0116-0045	2016-10-30 04:00:00	0
0116-0045	2016-10-30 04:15:00	0
0116-0045	2016-10-30 04:30:00	0
0116-0045	2016-10-30 04:45:00	0
0116-0045	2016-10-30 05:00:00	0
0116-0045	2016-10-30 05:15:00	0
0116-0045	2016-10-30 05:30:00	0
0116-0045	2016-10-30 05:45:00	0
0116-0045	2016-10-30 06:00:00	29
0116-0045	2016-10-30 06:15:00	0
0116-0045	2016-10-30 06:30:00	0
0116-0045	2016-10-30 06:45:00	0
0116-0045	2016-10-30 07:00:00	0
0116-0045	2016-10-30 07:15:00	0
0116-0045	2016-10-30 07:30:00	0
0116-0045	2016-10-30 07:45:00	0
0116-0045	2016-10-30 08:00:00	0
0116-0045	2016-10-30 08:15:00	78
0116-0045	2016-10-30 08:30:00	115
0116-0045	2016-10-30 08:45:00	195
0116-0045	2016-10-30 09:00:00	356
0116-0045	2016-10-30 09:15:00	80
0116-0045	2016-10-30 09:30:00	50
0116-0045	2016-10-30 09:45:00	0
0116-0045	2016-10-30 10:00:00	88
0116-0045	2016-10-30 10:15:00	108
0116-0045	2016-10-30 10:30:00	127
0116-0045	2016-10-30 10:45:00	331
0116-0045	2016-10-30 11:00:00	111
0116-0045	2016-10-30 11:15:00	15
0116-0045	2016-10-30 11:30:00	147
0116-0045	2016-10-30 11:45:00	174
0116-0045	2016-10-30 12:00:00	182
0116-0045	2016-10-30 12:15:00	31
0116-0045	2016-10-30 12:30:00	41
0116-0045	2016-10-30 12:45:00	32
0116-0045	2016-10-30 13:00:00	0
0116-0045	2016-10-30 13:15:00	0
0116-0045	2016-10-30 13:30:00	0
0116-0045	2016-10-30 13:45:00	0
0116-0045	2016-10-30 14:00:00	0
0116-0045	2016-10-30 14:15:00	0
0116-0045	2016-10-30 14:30:00	70
0116-0045	2016-10-30 14:45:00	206
0116-0045	2016-10-30 15:00:00	130
0116-0045	2016-10-30 15:15:00	81
0116-0045	2016-10-30 15:30:00	197
0116-0045	2016-10-30 15:45:00	55
0116-0045	2016-10-30 16:00:00	61
0116-0045	2016-10-30 16:15:00	13
0116-0045	2016-10-30 16:30:00	0
0116-0045	2016-10-30 16:45:00	123
0116-0045	2016-10-30 17:00:00	288
0116-0045	2016-10-30 17:15:00	0
0116-0045	2016-10-30 17:30:00	0
0116-0045	2016-10-30 17:45:00	0
0116-0045	2016-10-30 18:00:00	0
0116-0045	2016-10-30 18:15:00	0
0116-0045	2016-10-30 18:30:00	67
0116-0045	2016-10-30 18:45:00	0
0116-0045	2016-10-30 19:00:00	0
0116-0045	2016-10-30 19:15:00	0
0116-0045	2016-10-30 19:30:00	0
0116-0045	2016-10-30 19:45:00	30
0116-0045	2016-10-30 20:00:00	219
0116-0045	2016-10-30 20:15:00	110
0116-0045	2016-10-30 20:30:00	156
0116-0045	2016-10-30 20:45:00	145
0116-0045	2016-10-30 21:00:00	0
0116-0045	2016-10-30 21:15:00	0
0116-0045	2016-10-30 21:30:00	0
0116-0045	2016-10-30 21:45:00	0
0116-0045	2016-10-30 22:00:00	0
0116-0045	2016-10-30 22:15:00	0
0116-0045	2016-10-30 22:30:00	0
0116-0045	2016-10-30 22:45:00	0
0116-0045	2016-10-30 23:00:00	0
0116-0045	2016-10-30 23:15:00	0
0116-0045	2016-10-30 23:30:00	0
0116-0045	2016-10-30 23:45:00	17
0116-0045	2016-10-31 00:00:00	0
0116-0045	2016-10-31 00:15:00	0
0116-0045	2016-10-31 00:30:00	7
0116-0045	2016-10-31 00:45:00	16
0116-0045	2016-10-31 01:00:00	0
0116-0045	2016-10-31 01:15:00	0
0116-0045	2016-10-31 01:30:00	0
0116-0045	2016-10-31 01:45:00	0
0116-0045	2016-10-31 02:00:00	0
0116-0045	2016-10-31 02:15:00	0
0116-0045	2016-10-31 02:30:00	0
0116-0045	2016-10-31 02:45:00	0
0116-0045	2016-10-31 03:00:00	0
0116-0045	2016-10-31 03:15:00	0
0116-0045	2016-10-31 03:30:00	0
0116-0045	2016-10-31 03:45:00	0
0116-0045	2016-10-31 04:00:00	0
0116-0045	2016-10-31 04:15:00	0
0116-0045	2016-10-31 04:30:00	0
0116-0045	2016-10-31 04:45:00	0
0116-0045	2016-10-31 05:00:00	0
0116-0045	2016-10-31 05:15:00	0
0116-0045	2016-10-31 05:30:00	0
0116-0045	2016-10-31 05:45:00	0
0116-0045	2016-10-31 06:00:00	0
0116-0045	2016-10-31 06:15:00	0
0116-0045	2016-10-31 06:30:00	0
0116-0045	2016-10-31 06:45:00	0
0116-0045	2016-10-31 07:00:00	14
0116-0045	2016-10-31 07:15:00	0
0116-0045	2016-10-31 07:30:00	0
0116-0045	2016-10-31 07:45:00	39
0116-0045	2016-10-31 08:00:00	106
0116-0045	2016-10-31 08:15:00	120
0116-0045	2016-10-31 08:30:00	218
0116-0045	2016-10-31 08:45:00	174
0116-0045	2016-10-31 09:00:00	53
0116-0045	2016-10-31 09:15:00	72
0116-0045	2016-10-31 09:30:00	252
0116-0045	2016-10-31 09:45:00	288
0116-0045	2016-10-31 10:00:00	285
0116-0045	2016-10-31 10:15:00	16
0116-0045	2016-10-31 10:30:00	12
0116-0045	2016-10-31 10:45:00	161
0116-0045	2016-10-31 11:00:00	0
0116-0045	2016-10-31 11:15:00	0
0116-0045	2016-10-31 11:30:00	0
0116-0045	2016-10-31 11:45:00	0
0116-0045	2016-10-31 12:00:00	0
0116-0045	2016-10-31 12:15:00	0
0116-0045	2016-10-31 12:30:00	0
0116-0045	2016-10-31 12:45:00	0
0116-0045	2016-10-31 13:00:00	0
0116-0045	2016-10-31 13:15:00	0
0116-0045	2016-10-31 13:30:00	0
0116-0045	2016-10-31 13:45:00	0
0116-0045	2016-10-31 14:00:00	0
0116-0045	2016-10-31 14:15:00	0
0116-0045	2016-10-31 14:30:00	0
0116-0045	2016-10-31 14:45:00	0
0116-0045	2016-10-31 15:00:00	0
0116-0045	2016-10-31 15:15:00	0
0116-0045	2016-10-31 15:30:00	0
0116-0045	2016-10-31 15:45:00	0
0116-0045	2016-10-31 16:00:00	0
0116-0045	2016-10-31 16:15:00	0
0116-0045	2016-10-31 16:30:00	0
0116-0045	2016-10-31 16:45:00	0
0116-0045	2016-10-31 17:00:00	0
0116-0045	2016-10-31 17:15:00	0
0116-0045	2016-10-31 17:30:00	0
0116-0045	2016-10-31 17:45:00	0
0116-0045	2016-10-31 18:00:00	0
0116-0045	2016-10-31 18:15:00	0
0116-0045	2016-10-31 18:30:00	0
0116-0045	2016-10-31 18:45:00	0
0116-0045	2016-10-31 19:00:00	0
0116-0045	2016-10-31 19:15:00	0
0116-0045	2016-10-31 19:30:00	0
0116-0045	2016-10-31 19:45:00	0
0116-0045	2016-10-31 20:00:00	0
0116-0045	2016-10-31 20:15:00	0
0116-0045	2016-10-31 20:30:00	0
0116-0045	2016-10-31 20:45:00	0
0116-0045	2016-10-31 21:00:00	0
0116-0045	2016-10-31 21:15:00	0
0116-0045	2016-10-31 21:30:00	0
0116-0045	2016-10-31 21:45:00	0
0116-0045	2016-10-31 22:00:00	0
0116-0045	2016-10-31 22:15:00	0
0116-0045	2016-10-31 22:30:00	0
0116-0045	2016-10-31 22:45:00	0
0116-0045	2016-10-31 23:00:00	0
0116-0045	2016-10-31 23:15:00	0
0116-0045	2016-10-31 23:30:00	0
0116-0045	2016-10-31 23:45:00	0
