## Supplementary Data 2 for "Digital phenotyping by consumer wearables identifies sleep-associated markers of cardiovascular disease risk and biological aging": ActivityTable_0116-0053-NHC.tsv

0116-0053	2016-11-21 00:00:00	0
0116-0053	2016-11-21 00:15:00	0
0116-0053	2016-11-21 00:30:00	0
0116-0053	2016-11-21 00:45:00	0
0116-0053	2016-11-21 01:00:00	0
0116-0053	2016-11-21 01:15:00	0
0116-0053	2016-11-21 01:30:00	0
0116-0053	2016-11-21 01:45:00	0
0116-0053	2016-11-21 02:00:00	0
0116-0053	2016-11-21 02:15:00	0
0116-0053	2016-11-21 02:30:00	0
0116-0053	2016-11-21 02:45:00	0
0116-0053	2016-11-21 03:00:00	0
0116-0053	2016-11-21 03:15:00	0
0116-0053	2016-11-21 03:30:00	0
0116-0053	2016-11-21 03:45:00	0
0116-0053	2016-11-21 04:00:00	0
0116-0053	2016-11-21 04:15:00	0
0116-0053	2016-11-21 04:30:00	0
0116-0053	2016-11-21 04:45:00	0
0116-0053	2016-11-21 05:00:00	0
0116-0053	2016-11-21 05:15:00	0
0116-0053	2016-11-21 05:30:00	0
0116-0053	2016-11-21 05:45:00	0
0116-0053	2016-11-21 06:00:00	0
0116-0053	2016-11-21 06:15:00	0
0116-0053	2016-11-21 06:30:00	0
0116-0053	2016-11-21 06:45:00	0
0116-0053	2016-11-21 07:00:00	0
0116-0053	2016-11-21 07:15:00	0
0116-0053	2016-11-21 07:30:00	0
0116-0053	2016-11-21 07:45:00	0
0116-0053	2016-11-21 08:00:00	0
0116-0053	2016-11-21 08:15:00	0
0116-0053	2016-11-21 08:30:00	0
0116-0053	2016-11-21 08:45:00	0
0116-0053	2016-11-21 09:00:00	0
0116-0053	2016-11-21 09:15:00	0
0116-0053	2016-11-21 09:30:00	0
0116-0053	2016-11-21 09:45:00	0
0116-0053	2016-11-21 10:00:00	75
0116-0053	2016-11-21 10:15:00	188
0116-0053	2016-11-21 10:30:00	371
0116-0053	2016-11-21 10:45:00	399
0116-0053	2016-11-21 11:00:00	324
0116-0053	2016-11-21 11:15:00	197
0116-0053	2016-11-21 11:30:00	38
0116-0053	2016-11-21 11:45:00	481
0116-0053	2016-11-21 12:00:00	1333
0116-0053	2016-11-21 12:15:00	951
0116-0053	2016-11-21 12:30:00	198
0116-0053	2016-11-21 12:45:00	149
0116-0053	2016-11-21 13:00:00	89
0116-0053	2016-11-21 13:15:00	126
0116-0053	2016-11-21 13:30:00	7
0116-0053	2016-11-21 13:45:00	0
0116-0053	2016-11-21 14:00:00	234
0116-0053	2016-11-21 14:15:00	66
0116-0053	2016-11-21 14:30:00	300
0116-0053	2016-11-21 14:45:00	960
0116-0053	2016-11-21 15:00:00	396
0116-0053	2016-11-21 15:15:00	666
0116-0053	2016-11-21 15:30:00	214
0116-0053	2016-11-21 15:45:00	23
0116-0053	2016-11-21 16:00:00	882
0116-0053	2016-11-21 16:15:00	268
0116-0053	2016-11-21 16:30:00	193
0116-0053	2016-11-21 16:45:00	557
0116-0053	2016-11-21 17:00:00	600
0116-0053	2016-11-21 17:15:00	903
0116-0053	2016-11-21 17:30:00	196
0116-0053	2016-11-21 17:45:00	633
0116-0053	2016-11-21 18:00:00	154
0116-0053	2016-11-21 18:15:00	47
0116-0053	2016-11-21 18:30:00	67
0116-0053	2016-11-21 18:45:00	0
0116-0053	2016-11-21 19:00:00	414
0116-0053	2016-11-21 19:15:00	304
0116-0053	2016-11-21 19:30:00	16
0116-0053	2016-11-21 19:45:00	23
0116-0053	2016-11-21 20:00:00	101
0116-0053	2016-11-21 20:15:00	380
0116-0053	2016-11-21 20:30:00	32
0116-0053	2016-11-21 20:45:00	66
0116-0053	2016-11-21 21:00:00	714
0116-0053	2016-11-21 21:15:00	76
0116-0053	2016-11-21 21:30:00	64
0116-0053	2016-11-21 21:45:00	4
0116-0053	2016-11-21 22:00:00	172
0116-0053	2016-11-21 22:15:00	61
0116-0053	2016-11-21 22:30:00	0
0116-0053	2016-11-21 22:45:00	0
0116-0053	2016-11-21 23:00:00	0
0116-0053	2016-11-21 23:15:00	0
0116-0053	2016-11-21 23:30:00	0
0116-0053	2016-11-21 23:45:00	0
0116-0053	2016-11-22 00:00:00	0
0116-0053	2016-11-22 00:15:00	0
0116-0053	2016-11-22 00:30:00	0
0116-0053	2016-11-22 00:45:00	0
0116-0053	2016-11-22 01:00:00	0
0116-0053	2016-11-22 01:15:00	0
0116-0053	2016-11-22 01:30:00	0
0116-0053	2016-11-22 01:45:00	0
0116-0053	2016-11-22 02:00:00	0
0116-0053	2016-11-22 02:15:00	0
0116-0053	2016-11-22 02:30:00	52
0116-0053	2016-11-22 02:45:00	15
0116-0053	2016-11-22 03:00:00	0
0116-0053	2016-11-22 03:15:00	0
0116-0053	2016-11-22 03:30:00	0
0116-0053	2016-11-22 03:45:00	0
0116-0053	2016-11-22 04:00:00	0
0116-0053	2016-11-22 04:15:00	0
0116-0053	2016-11-22 04:30:00	0
0116-0053	2016-11-22 04:45:00	9
0116-0053	2016-11-22 05:00:00	0
0116-0053	2016-11-22 05:15:00	0
0116-0053	2016-11-22 05:30:00	0
0116-0053	2016-11-22 05:45:00	0
0116-0053	2016-11-22 06:00:00	0
0116-0053	2016-11-22 06:15:00	0
0116-0053	2016-11-22 06:30:00	0
0116-0053	2016-11-22 06:45:00	150
0116-0053	2016-11-22 07:00:00	212
0116-0053	2016-11-22 07:15:00	213
0116-0053	2016-11-22 07:30:00	657
0116-0053	2016-11-22 07:45:00	93
0116-0053	2016-11-22 08:00:00	839
0116-0053	2016-11-22 08:15:00	781
0116-0053	2016-11-22 08:30:00	246
0116-0053	2016-11-22 08:45:00	41
0116-0053	2016-11-22 09:00:00	80
0116-0053	2016-11-22 09:15:00	125
0116-0053	2016-11-22 09:30:00	249
0116-0053	2016-11-22 09:45:00	155
0116-0053	2016-11-22 10:00:00	59
0116-0053	2016-11-22 10:15:00	67
0116-0053	2016-11-22 10:30:00	48
0116-0053	2016-11-22 10:45:00	123
0116-0053	2016-11-22 11:00:00	14
0116-0053	2016-11-22 11:15:00	307
0116-0053	2016-11-22 11:30:00	38
0116-0053	2016-11-22 11:45:00	243
0116-0053	2016-11-22 12:00:00	153
0116-0053	2016-11-22 12:15:00	42
0116-0053	2016-11-22 12:30:00	838
0116-0053	2016-11-22 12:45:00	204
0116-0053	2016-11-22 13:00:00	10
0116-0053	2016-11-22 13:15:00	837
0116-0053	2016-11-22 13:30:00	960
0116-0053	2016-11-22 13:45:00	93
0116-0053	2016-11-22 14:00:00	63
0116-0053	2016-11-22 14:15:00	104
0116-0053	2016-11-22 14:30:00	187
0116-0053	2016-11-22 14:45:00	94
0116-0053	2016-11-22 15:00:00	29
0116-0053	2016-11-22 15:15:00	113
0116-0053	2016-11-22 15:30:00	92
0116-0053	2016-11-22 15:45:00	118
0116-0053	2016-11-22 16:00:00	66
0116-0053	2016-11-22 16:15:00	238
0116-0053	2016-11-22 16:30:00	13
0116-0053	2016-11-22 16:45:00	72
0116-0053	2016-11-22 17:00:00	41
0116-0053	2016-11-22 17:15:00	62
0116-0053	2016-11-22 17:30:00	21
0116-0053	2016-11-22 17:45:00	343
0116-0053	2016-11-22 18:00:00	242
0116-0053	2016-11-22 18:15:00	0
0116-0053	2016-11-22 18:30:00	315
0116-0053	2016-11-22 18:45:00	955
0116-0053	2016-11-22 19:00:00	171
0116-0053	2016-11-22 19:15:00	63
0116-0053	2016-11-22 19:30:00	88
0116-0053	2016-11-22 19:45:00	67
0116-0053	2016-11-22 20:00:00	223
0116-0053	2016-11-22 20:15:00	321
0116-0053	2016-11-22 20:30:00	447
0116-0053	2016-11-22 20:45:00	575
0116-0053	2016-11-22 21:00:00	852
0116-0053	2016-11-22 21:15:00	144
0116-0053	2016-11-22 21:30:00	173
0116-0053	2016-11-22 21:45:00	7
0116-0053	2016-11-22 22:00:00	11
0116-0053	2016-11-22 22:15:00	195
0116-0053	2016-11-22 22:30:00	16
0116-0053	2016-11-22 22:45:00	114
0116-0053	2016-11-22 23:00:00	242
0116-0053	2016-11-22 23:15:00	47
0116-0053	2016-11-22 23:30:00	131
0116-0053	2016-11-22 23:45:00	146
0116-0053	2016-11-23 00:00:00	0
0116-0053	2016-11-23 00:15:00	0
0116-0053	2016-11-23 00:30:00	0
0116-0053	2016-11-23 00:45:00	0
0116-0053	2016-11-23 01:00:00	0
0116-0053	2016-11-23 01:15:00	0
0116-0053	2016-11-23 01:30:00	0
0116-0053	2016-11-23 01:45:00	0
0116-0053	2016-11-23 02:00:00	0
0116-0053	2016-11-23 02:15:00	0
0116-0053	2016-11-23 02:30:00	0
0116-0053	2016-11-23 02:45:00	0
0116-0053	2016-11-23 03:00:00	0
0116-0053	2016-11-23 03:15:00	0
0116-0053	2016-11-23 03:30:00	0
0116-0053	2016-11-23 03:45:00	0
0116-0053	2016-11-23 04:00:00	0
0116-0053	2016-11-23 04:15:00	0
0116-0053	2016-11-23 04:30:00	0
0116-0053	2016-11-23 04:45:00	0
0116-0053	2016-11-23 05:00:00	0
0116-0053	2016-11-23 05:15:00	0
0116-0053	2016-11-23 05:30:00	0
0116-0053	2016-11-23 05:45:00	0
0116-0053	2016-11-23 06:00:00	0
0116-0053	2016-11-23 06:15:00	0
0116-0053	2016-11-23 06:30:00	150
0116-0053	2016-11-23 06:45:00	293
0116-0053	2016-11-23 07:00:00	468
0116-0053	2016-11-23 07:15:00	523
0116-0053	2016-11-23 07:30:00	449
0116-0053	2016-11-23 07:45:00	466
0116-0053	2016-11-23 08:00:00	1200
0116-0053	2016-11-23 08:15:00	1209
0116-0053	2016-11-23 08:30:00	145
0116-0053	2016-11-23 08:45:00	58
0116-0053	2016-11-23 09:00:00	0
0116-0053	2016-11-23 09:15:00	56
0116-0053	2016-11-23 09:30:00	110
0116-0053	2016-11-23 09:45:00	149
0116-0053	2016-11-23 10:00:00	57
0116-0053	2016-11-23 10:15:00	37
0116-0053	2016-11-23 10:30:00	177
0116-0053	2016-11-23 10:45:00	140
0116-0053	2016-11-23 11:00:00	31
0116-0053	2016-11-23 11:15:00	33
0116-0053	2016-11-23 11:30:00	60
0116-0053	2016-11-23 11:45:00	38
0116-0053	2016-11-23 12:00:00	103
0116-0053	2016-11-23 12:15:00	230
0116-0053	2016-11-23 12:30:00	759
0116-0053	2016-11-23 12:45:00	1176
0116-0053	2016-11-23 13:00:00	80
0116-0053	2016-11-23 13:15:00	650
0116-0053	2016-11-23 13:30:00	1130
0116-0053	2016-11-23 13:45:00	294
0116-0053	2016-11-23 14:00:00	76
0116-0053	2016-11-23 14:15:00	77
0116-0053	2016-11-23 14:30:00	84
0116-0053	2016-11-23 14:45:00	188
0116-0053	2016-11-23 15:00:00	36
0116-0053	2016-11-23 15:15:00	90
0116-0053	2016-11-23 15:30:00	36
0116-0053	2016-11-23 15:45:00	185
0116-0053	2016-11-23 16:00:00	94
0116-0053	2016-11-23 16:15:00	119
0116-0053	2016-11-23 16:30:00	38
0116-0053	2016-11-23 16:45:00	49
0116-0053	2016-11-23 17:00:00	46
0116-0053	2016-11-23 17:15:00	48
0116-0053	2016-11-23 17:30:00	78
0116-0053	2016-11-23 17:45:00	565
0116-0053	2016-11-23 18:00:00	235
0116-0053	2016-11-23 18:15:00	0
0116-0053	2016-11-23 18:30:00	338
0116-0053	2016-11-23 18:45:00	678
0116-0053	2016-11-23 19:00:00	148
0116-0053	2016-11-23 19:15:00	178
0116-0053	2016-11-23 19:30:00	170
0116-0053	2016-11-23 19:45:00	130
0116-0053	2016-11-23 20:00:00	124
0116-0053	2016-11-23 20:15:00	65
0116-0053	2016-11-23 20:30:00	71
0116-0053	2016-11-23 20:45:00	251
0116-0053	2016-11-23 21:00:00	22
0116-0053	2016-11-23 21:15:00	642
0116-0053	2016-11-23 21:30:00	10
0116-0053	2016-11-23 21:45:00	1160
0116-0053	2016-11-23 22:00:00	609
0116-0053	2016-11-23 22:15:00	70
0116-0053	2016-11-23 22:30:00	43
0116-0053	2016-11-23 22:45:00	64
0116-0053	2016-11-23 23:00:00	52
0116-0053	2016-11-23 23:15:00	101
0116-0053	2016-11-23 23:30:00	198
0116-0053	2016-11-23 23:45:00	0
0116-0053	2016-11-24 00:00:00	79
0116-0053	2016-11-24 00:15:00	95
0116-0053	2016-11-24 00:30:00	170
0116-0053	2016-11-24 00:45:00	0
0116-0053	2016-11-24 01:00:00	0
0116-0053	2016-11-24 01:15:00	0
0116-0053	2016-11-24 01:30:00	0
0116-0053	2016-11-24 01:45:00	0
0116-0053	2016-11-24 02:00:00	0
0116-0053	2016-11-24 02:15:00	0
0116-0053	2016-11-24 02:30:00	0
0116-0053	2016-11-24 02:45:00	0
0116-0053	2016-11-24 03:00:00	0
0116-0053	2016-11-24 03:15:00	0
0116-0053	2016-11-24 03:30:00	0
0116-0053	2016-11-24 03:45:00	0
0116-0053	2016-11-24 04:00:00	0
0116-0053	2016-11-24 04:15:00	0
0116-0053	2016-11-24 04:30:00	0
0116-0053	2016-11-24 04:45:00	0
0116-0053	2016-11-24 05:00:00	0
0116-0053	2016-11-24 05:15:00	0
0116-0053	2016-11-24 05:30:00	0
0116-0053	2016-11-24 05:45:00	0
0116-0053	2016-11-24 06:00:00	0
0116-0053	2016-11-24 06:15:00	0
0116-0053	2016-11-24 06:30:00	0
0116-0053	2016-11-24 06:45:00	9
0116-0053	2016-11-24 07:00:00	184
0116-0053	2016-11-24 07:15:00	215
0116-0053	2016-11-24 07:30:00	710
0116-0053	2016-11-24 07:45:00	504
0116-0053	2016-11-24 08:00:00	388
0116-0053	2016-11-24 08:15:00	703
0116-0053	2016-11-24 08:30:00	359
0116-0053	2016-11-24 08:45:00	68
0116-0053	2016-11-24 09:00:00	182
0116-0053	2016-11-24 09:15:00	80
0116-0053	2016-11-24 09:30:00	81
0116-0053	2016-11-24 09:45:00	150
0116-0053	2016-11-24 10:00:00	144
0116-0053	2016-11-24 10:15:00	29
0116-0053	2016-11-24 10:30:00	11
0116-0053	2016-11-24 10:45:00	90
0116-0053	2016-11-24 11:00:00	68
0116-0053	2016-11-24 11:15:00	137
0116-0053	2016-11-24 11:30:00	303
0116-0053	2016-11-24 11:45:00	25
0116-0053	2016-11-24 12:00:00	39
0116-0053	2016-11-24 12:15:00	55
0116-0053	2016-11-24 12:30:00	575
0116-0053	2016-11-24 12:45:00	355
0116-0053	2016-11-24 13:00:00	128
0116-0053	2016-11-24 13:15:00	983
0116-0053	2016-11-24 13:30:00	754
0116-0053	2016-11-24 13:45:00	579
0116-0053	2016-11-24 14:00:00	50
0116-0053	2016-11-24 14:15:00	157
0116-0053	2016-11-24 14:30:00	53
0116-0053	2016-11-24 14:45:00	8
0116-0053	2016-11-24 15:00:00	41
0116-0053	2016-11-24 15:15:00	63
0116-0053	2016-11-24 15:30:00	149
0116-0053	2016-11-24 15:45:00	71
0116-0053	2016-11-24 16:00:00	19
0116-0053	2016-11-24 16:15:00	122
0116-0053	2016-11-24 16:30:00	231
0116-0053	2016-11-24 16:45:00	100
0116-0053	2016-11-24 17:00:00	79
0116-0053	2016-11-24 17:15:00	17
0116-0053	2016-11-24 17:30:00	65
0116-0053	2016-11-24 17:45:00	59
0116-0053	2016-11-24 18:00:00	392
0116-0053	2016-11-24 18:15:00	56
0116-0053	2016-11-24 18:30:00	0
0116-0053	2016-11-24 18:45:00	631
0116-0053	2016-11-24 19:00:00	190
0116-0053	2016-11-24 19:15:00	190
0116-0053	2016-11-24 19:30:00	312
0116-0053	2016-11-24 19:45:00	107
0116-0053	2016-11-24 20:00:00	143
0116-0053	2016-11-24 20:15:00	204
0116-0053	2016-11-24 20:30:00	163
0116-0053	2016-11-24 20:45:00	41
0116-0053	2016-11-24 21:00:00	227
0116-0053	2016-11-24 21:15:00	585
0116-0053	2016-11-24 21:30:00	666
0116-0053	2016-11-24 21:45:00	104
0116-0053	2016-11-24 22:00:00	1006
0116-0053	2016-11-24 22:15:00	0
0116-0053	2016-11-24 22:30:00	39
0116-0053	2016-11-24 22:45:00	84
0116-0053	2016-11-24 23:00:00	39
0116-0053	2016-11-24 23:15:00	25
0116-0053	2016-11-24 23:30:00	132
0116-0053	2016-11-24 23:45:00	151
0116-0053	2016-11-25 00:00:00	30
0116-0053	2016-11-25 00:15:00	80
0116-0053	2016-11-25 00:30:00	218
0116-0053	2016-11-25 00:45:00	0
0116-0053	2016-11-25 01:00:00	0
0116-0053	2016-11-25 01:15:00	0
0116-0053	2016-11-25 01:30:00	0
0116-0053	2016-11-25 01:45:00	0
0116-0053	2016-11-25 02:00:00	0
0116-0053	2016-11-25 02:15:00	0
0116-0053	2016-11-25 02:30:00	0
0116-0053	2016-11-25 02:45:00	0
0116-0053	2016-11-25 03:00:00	0
0116-0053	2016-11-25 03:15:00	0
0116-0053	2016-11-25 03:30:00	0
0116-0053	2016-11-25 03:45:00	0
0116-0053	2016-11-25 04:00:00	0
0116-0053	2016-11-25 04:15:00	0
0116-0053	2016-11-25 04:30:00	8
0116-0053	2016-11-25 04:45:00	0
0116-0053	2016-11-25 05:00:00	0
0116-0053	2016-11-25 05:15:00	0
0116-0053	2016-11-25 05:30:00	0
0116-0053	2016-11-25 05:45:00	0
0116-0053	2016-11-25 06:00:00	0
0116-0053	2016-11-25 06:15:00	0
0116-0053	2016-11-25 06:30:00	203
0116-0053	2016-11-25 06:45:00	118
0116-0053	2016-11-25 07:00:00	574
0116-0053	2016-11-25 07:15:00	223
0116-0053	2016-11-25 07:30:00	440
0116-0053	2016-11-25 07:45:00	166
0116-0053	2016-11-25 08:00:00	916
0116-0053	2016-11-25 08:15:00	1385
0116-0053	2016-11-25 08:30:00	220
0116-0053	2016-11-25 08:45:00	0
0116-0053	2016-11-25 09:00:00	0
0116-0053	2016-11-25 09:15:00	0
0116-0053	2016-11-25 09:30:00	0
0116-0053	2016-11-25 09:45:00	0
0116-0053	2016-11-25 10:00:00	0
0116-0053	2016-11-25 10:15:00	0
0116-0053	2016-11-25 10:30:00	0
0116-0053	2016-11-25 10:45:00	0
0116-0053	2016-11-25 11:00:00	0
0116-0053	2016-11-25 11:15:00	0
0116-0053	2016-11-25 11:30:00	0
0116-0053	2016-11-25 11:45:00	0
0116-0053	2016-11-25 12:00:00	0
0116-0053	2016-11-25 12:15:00	0
0116-0053	2016-11-25 12:30:00	0
0116-0053	2016-11-25 12:45:00	0
0116-0053	2016-11-25 13:00:00	0
0116-0053	2016-11-25 13:15:00	0
0116-0053	2016-11-25 13:30:00	0
0116-0053	2016-11-25 13:45:00	0
0116-0053	2016-11-25 14:00:00	0
0116-0053	2016-11-25 14:15:00	0
0116-0053	2016-11-25 14:30:00	0
0116-0053	2016-11-25 14:45:00	0
0116-0053	2016-11-25 15:00:00	0
0116-0053	2016-11-25 15:15:00	0
0116-0053	2016-11-25 15:30:00	0
0116-0053	2016-11-25 15:45:00	0
0116-0053	2016-11-25 16:00:00	0
0116-0053	2016-11-25 16:15:00	0
0116-0053	2016-11-25 16:30:00	0
0116-0053	2016-11-25 16:45:00	0
0116-0053	2016-11-25 17:00:00	0
0116-0053	2016-11-25 17:15:00	0
0116-0053	2016-11-25 17:30:00	0
0116-0053	2016-11-25 17:45:00	0
0116-0053	2016-11-25 18:00:00	0
0116-0053	2016-11-25 18:15:00	0
0116-0053	2016-11-25 18:30:00	0
0116-0053	2016-11-25 18:45:00	0
0116-0053	2016-11-25 19:00:00	0
0116-0053	2016-11-25 19:15:00	0
0116-0053	2016-11-25 19:30:00	0
0116-0053	2016-11-25 19:45:00	0
0116-0053	2016-11-25 20:00:00	0
0116-0053	2016-11-25 20:15:00	0
0116-0053	2016-11-25 20:30:00	0
0116-0053	2016-11-25 20:45:00	0
0116-0053	2016-11-25 21:00:00	0
0116-0053	2016-11-25 21:15:00	0
0116-0053	2016-11-25 21:30:00	0
0116-0053	2016-11-25 21:45:00	0
0116-0053	2016-11-25 22:00:00	0
0116-0053	2016-11-25 22:15:00	0
0116-0053	2016-11-25 22:30:00	0
0116-0053	2016-11-25 22:45:00	0
0116-0053	2016-11-25 23:00:00	0
0116-0053	2016-11-25 23:15:00	0
0116-0053	2016-11-25 23:30:00	0
0116-0053	2016-11-25 23:45:00	0
