## Supplementary Data 2 for "Digital phenotyping by consumer wearables identifies sleep-associated markers of cardiovascular disease risk and biological aging": ActivityTable_0116-0054-NHC.tsv

0116-0054	2016-11-24 00:00:00	0
0116-0054	2016-11-24 00:15:00	0
0116-0054	2016-11-24 00:30:00	0
0116-0054	2016-11-24 00:45:00	0
0116-0054	2016-11-24 01:00:00	0
0116-0054	2016-11-24 01:15:00	0
0116-0054	2016-11-24 01:30:00	0
0116-0054	2016-11-24 01:45:00	0
0116-0054	2016-11-24 02:00:00	0
0116-0054	2016-11-24 02:15:00	0
0116-0054	2016-11-24 02:30:00	0
0116-0054	2016-11-24 02:45:00	0
0116-0054	2016-11-24 03:00:00	0
0116-0054	2016-11-24 03:15:00	0
0116-0054	2016-11-24 03:30:00	0
0116-0054	2016-11-24 03:45:00	0
0116-0054	2016-11-24 04:00:00	0
0116-0054	2016-11-24 04:15:00	0
0116-0054	2016-11-24 04:30:00	0
0116-0054	2016-11-24 04:45:00	0
0116-0054	2016-11-24 05:00:00	0
0116-0054	2016-11-24 05:15:00	0
0116-0054	2016-11-24 05:30:00	0
0116-0054	2016-11-24 05:45:00	0
0116-0054	2016-11-24 06:00:00	0
0116-0054	2016-11-24 06:15:00	0
0116-0054	2016-11-24 06:30:00	0
0116-0054	2016-11-24 06:45:00	0
0116-0054	2016-11-24 07:00:00	0
0116-0054	2016-11-24 07:15:00	0
0116-0054	2016-11-24 07:30:00	0
0116-0054	2016-11-24 07:45:00	0
0116-0054	2016-11-24 08:00:00	0
0116-0054	2016-11-24 08:15:00	0
0116-0054	2016-11-24 08:30:00	0
0116-0054	2016-11-24 08:45:00	0
0116-0054	2016-11-24 09:00:00	0
0116-0054	2016-11-24 09:15:00	0
0116-0054	2016-11-24 09:30:00	0
0116-0054	2016-11-24 09:45:00	0
0116-0054	2016-11-24 10:00:00	0
0116-0054	2016-11-24 10:15:00	0
0116-0054	2016-11-24 10:30:00	0
0116-0054	2016-11-24 10:45:00	0
0116-0054	2016-11-24 11:00:00	0
0116-0054	2016-11-24 11:15:00	0
0116-0054	2016-11-24 11:30:00	0
0116-0054	2016-11-24 11:45:00	0
0116-0054	2016-11-24 12:00:00	0
0116-0054	2016-11-24 12:15:00	0
0116-0054	2016-11-24 12:30:00	0
0116-0054	2016-11-24 12:45:00	0
0116-0054	2016-11-24 13:00:00	0
0116-0054	2016-11-24 13:15:00	0
0116-0054	2016-11-24 13:30:00	0
0116-0054	2016-11-24 13:45:00	0
0116-0054	2016-11-24 14:00:00	0
0116-0054	2016-11-24 14:15:00	0
0116-0054	2016-11-24 14:30:00	0
0116-0054	2016-11-24 14:45:00	0
0116-0054	2016-11-24 15:00:00	0
0116-0054	2016-11-24 15:15:00	0
0116-0054	2016-11-24 15:30:00	0
0116-0054	2016-11-24 15:45:00	0
0116-0054	2016-11-24 16:00:00	0
0116-0054	2016-11-24 16:15:00	0
0116-0054	2016-11-24 16:30:00	0
0116-0054	2016-11-24 16:45:00	0
0116-0054	2016-11-24 17:00:00	0
0116-0054	2016-11-24 17:15:00	0
0116-0054	2016-11-24 17:30:00	0
0116-0054	2016-11-24 17:45:00	0
0116-0054	2016-11-24 18:00:00	0
0116-0054	2016-11-24 18:15:00	0
0116-0054	2016-11-24 18:30:00	0
0116-0054	2016-11-24 18:45:00	0
0116-0054	2016-11-24 19:00:00	0
0116-0054	2016-11-24 19:15:00	0
0116-0054	2016-11-24 19:30:00	0
0116-0054	2016-11-24 19:45:00	0
0116-0054	2016-11-24 20:00:00	0
0116-0054	2016-11-24 20:15:00	0
0116-0054	2016-11-24 20:30:00	0
0116-0054	2016-11-24 20:45:00	0
0116-0054	2016-11-24 21:00:00	0
0116-0054	2016-11-24 21:15:00	0
0116-0054	2016-11-24 21:30:00	0
0116-0054	2016-11-24 21:45:00	0
0116-0054	2016-11-24 22:00:00	0
0116-0054	2016-11-24 22:15:00	0
0116-0054	2016-11-24 22:30:00	0
0116-0054	2016-11-24 22:45:00	0
0116-0054	2016-11-24 23:00:00	0
0116-0054	2016-11-24 23:15:00	0
0116-0054	2016-11-24 23:30:00	0
0116-0054	2016-11-24 23:45:00	0
0116-0054	2016-11-25 00:00:00	0
0116-0054	2016-11-25 00:15:00	0
0116-0054	2016-11-25 00:30:00	0
0116-0054	2016-11-25 00:45:00	0
0116-0054	2016-11-25 01:00:00	0
0116-0054	2016-11-25 01:15:00	0
0116-0054	2016-11-25 01:30:00	0
0116-0054	2016-11-25 01:45:00	0
0116-0054	2016-11-25 02:00:00	0
0116-0054	2016-11-25 02:15:00	0
0116-0054	2016-11-25 02:30:00	0
0116-0054	2016-11-25 02:45:00	0
0116-0054	2016-11-25 03:00:00	0
0116-0054	2016-11-25 03:15:00	0
0116-0054	2016-11-25 03:30:00	0
0116-0054	2016-11-25 03:45:00	0
0116-0054	2016-11-25 04:00:00	0
0116-0054	2016-11-25 04:15:00	0
0116-0054	2016-11-25 04:30:00	0
0116-0054	2016-11-25 04:45:00	0
0116-0054	2016-11-25 05:00:00	0
0116-0054	2016-11-25 05:15:00	0
0116-0054	2016-11-25 05:30:00	0
0116-0054	2016-11-25 05:45:00	0
0116-0054	2016-11-25 06:00:00	0
0116-0054	2016-11-25 06:15:00	0
0116-0054	2016-11-25 06:30:00	0
0116-0054	2016-11-25 06:45:00	0
0116-0054	2016-11-25 07:00:00	0
0116-0054	2016-11-25 07:15:00	0
0116-0054	2016-11-25 07:30:00	0
0116-0054	2016-11-25 07:45:00	0
0116-0054	2016-11-25 08:00:00	0
0116-0054	2016-11-25 08:15:00	0
0116-0054	2016-11-25 08:30:00	0
0116-0054	2016-11-25 08:45:00	0
0116-0054	2016-11-25 09:00:00	0
0116-0054	2016-11-25 09:15:00	0
0116-0054	2016-11-25 09:30:00	0
0116-0054	2016-11-25 09:45:00	0
0116-0054	2016-11-25 10:00:00	0
0116-0054	2016-11-25 10:15:00	0
0116-0054	2016-11-25 10:30:00	0
0116-0054	2016-11-25 10:45:00	0
0116-0054	2016-11-25 11:00:00	0
0116-0054	2016-11-25 11:15:00	0
0116-0054	2016-11-25 11:30:00	0
0116-0054	2016-11-25 11:45:00	0
0116-0054	2016-11-25 12:00:00	0
0116-0054	2016-11-25 12:15:00	0
0116-0054	2016-11-25 12:30:00	0
0116-0054	2016-11-25 12:45:00	0
0116-0054	2016-11-25 13:00:00	0
0116-0054	2016-11-25 13:15:00	0
0116-0054	2016-11-25 13:30:00	0
0116-0054	2016-11-25 13:45:00	0
0116-0054	2016-11-25 14:00:00	0
0116-0054	2016-11-25 14:15:00	0
0116-0054	2016-11-25 14:30:00	0
0116-0054	2016-11-25 14:45:00	0
0116-0054	2016-11-25 15:00:00	0
0116-0054	2016-11-25 15:15:00	0
0116-0054	2016-11-25 15:30:00	0
0116-0054	2016-11-25 15:45:00	0
0116-0054	2016-11-25 16:00:00	0
0116-0054	2016-11-25 16:15:00	0
0116-0054	2016-11-25 16:30:00	0
0116-0054	2016-11-25 16:45:00	0
0116-0054	2016-11-25 17:00:00	0
0116-0054	2016-11-25 17:15:00	0
0116-0054	2016-11-25 17:30:00	0
0116-0054	2016-11-25 17:45:00	0
0116-0054	2016-11-25 18:00:00	0
0116-0054	2016-11-25 18:15:00	0
0116-0054	2016-11-25 18:30:00	0
0116-0054	2016-11-25 18:45:00	0
0116-0054	2016-11-25 19:00:00	0
0116-0054	2016-11-25 19:15:00	0
0116-0054	2016-11-25 19:30:00	0
0116-0054	2016-11-25 19:45:00	0
0116-0054	2016-11-25 20:00:00	0
0116-0054	2016-11-25 20:15:00	0
0116-0054	2016-11-25 20:30:00	0
0116-0054	2016-11-25 20:45:00	0
0116-0054	2016-11-25 21:00:00	0
0116-0054	2016-11-25 21:15:00	0
0116-0054	2016-11-25 21:30:00	0
0116-0054	2016-11-25 21:45:00	0
0116-0054	2016-11-25 22:00:00	0
0116-0054	2016-11-25 22:15:00	0
0116-0054	2016-11-25 22:30:00	0
0116-0054	2016-11-25 22:45:00	0
0116-0054	2016-11-25 23:00:00	0
0116-0054	2016-11-25 23:15:00	0
0116-0054	2016-11-25 23:30:00	0
0116-0054	2016-11-25 23:45:00	0
0116-0054	2016-11-26 00:00:00	0
0116-0054	2016-11-26 00:15:00	0
0116-0054	2016-11-26 00:30:00	0
0116-0054	2016-11-26 00:45:00	0
0116-0054	2016-11-26 01:00:00	0
0116-0054	2016-11-26 01:15:00	0
0116-0054	2016-11-26 01:30:00	0
0116-0054	2016-11-26 01:45:00	0
0116-0054	2016-11-26 02:00:00	0
0116-0054	2016-11-26 02:15:00	0
0116-0054	2016-11-26 02:30:00	0
0116-0054	2016-11-26 02:45:00	0
0116-0054	2016-11-26 03:00:00	0
0116-0054	2016-11-26 03:15:00	0
0116-0054	2016-11-26 03:30:00	0
0116-0054	2016-11-26 03:45:00	0
0116-0054	2016-11-26 04:00:00	0
0116-0054	2016-11-26 04:15:00	0
0116-0054	2016-11-26 04:30:00	0
0116-0054	2016-11-26 04:45:00	0
0116-0054	2016-11-26 05:00:00	0
0116-0054	2016-11-26 05:15:00	0
0116-0054	2016-11-26 05:30:00	0
0116-0054	2016-11-26 05:45:00	0
0116-0054	2016-11-26 06:00:00	0
0116-0054	2016-11-26 06:15:00	0
0116-0054	2016-11-26 06:30:00	0
0116-0054	2016-11-26 06:45:00	0
0116-0054	2016-11-26 07:00:00	0
0116-0054	2016-11-26 07:15:00	0
0116-0054	2016-11-26 07:30:00	0
0116-0054	2016-11-26 07:45:00	0
0116-0054	2016-11-26 08:00:00	0
0116-0054	2016-11-26 08:15:00	0
0116-0054	2016-11-26 08:30:00	0
0116-0054	2016-11-26 08:45:00	0
0116-0054	2016-11-26 09:00:00	0
0116-0054	2016-11-26 09:15:00	0
0116-0054	2016-11-26 09:30:00	0
0116-0054	2016-11-26 09:45:00	0
0116-0054	2016-11-26 10:00:00	0
0116-0054	2016-11-26 10:15:00	0
0116-0054	2016-11-26 10:30:00	0
0116-0054	2016-11-26 10:45:00	0
0116-0054	2016-11-26 11:00:00	361
0116-0054	2016-11-26 11:15:00	349
0116-0054	2016-11-26 11:30:00	167
0116-0054	2016-11-26 11:45:00	339
0116-0054	2016-11-26 12:00:00	266
0116-0054	2016-11-26 12:15:00	806
0116-0054	2016-11-26 12:30:00	722
0116-0054	2016-11-26 12:45:00	469
0116-0054	2016-11-26 13:00:00	10
0116-0054	2016-11-26 13:15:00	155
0116-0054	2016-11-26 13:30:00	0
0116-0054	2016-11-26 13:45:00	169
0116-0054	2016-11-26 14:00:00	41
0116-0054	2016-11-26 14:15:00	0
0116-0054	2016-11-26 14:30:00	542
0116-0054	2016-11-26 14:45:00	252
0116-0054	2016-11-26 15:00:00	125
0116-0054	2016-11-26 15:15:00	5
0116-0054	2016-11-26 15:30:00	4
0116-0054	2016-11-26 15:45:00	82
0116-0054	2016-11-26 16:00:00	769
0116-0054	2016-11-26 16:15:00	372
0116-0054	2016-11-26 16:30:00	0
0116-0054	2016-11-26 16:45:00	184
0116-0054	2016-11-26 17:00:00	180
0116-0054	2016-11-26 17:15:00	47
0116-0054	2016-11-26 17:30:00	0
0116-0054	2016-11-26 17:45:00	0
0116-0054	2016-11-26 18:00:00	46
0116-0054	2016-11-26 18:15:00	0
0116-0054	2016-11-26 18:30:00	0
0116-0054	2016-11-26 18:45:00	0
0116-0054	2016-11-26 19:00:00	171
0116-0054	2016-11-26 19:15:00	90
0116-0054	2016-11-26 19:30:00	0
0116-0054	2016-11-26 19:45:00	4
0116-0054	2016-11-26 20:00:00	0
0116-0054	2016-11-26 20:15:00	0
0116-0054	2016-11-26 20:30:00	0
0116-0054	2016-11-26 20:45:00	0
0116-0054	2016-11-26 21:00:00	0
0116-0054	2016-11-26 21:15:00	0
0116-0054	2016-11-26 21:30:00	0
0116-0054	2016-11-26 21:45:00	0
0116-0054	2016-11-26 22:00:00	18
0116-0054	2016-11-26 22:15:00	8
0116-0054	2016-11-26 22:30:00	0
0116-0054	2016-11-26 22:45:00	0
0116-0054	2016-11-26 23:00:00	0
0116-0054	2016-11-26 23:15:00	0
0116-0054	2016-11-26 23:30:00	0
0116-0054	2016-11-26 23:45:00	0
0116-0054	2016-11-27 00:00:00	0
0116-0054	2016-11-27 00:15:00	0
0116-0054	2016-11-27 00:30:00	0
0116-0054	2016-11-27 00:45:00	0
0116-0054	2016-11-27 01:00:00	0
0116-0054	2016-11-27 01:15:00	8
0116-0054	2016-11-27 01:30:00	0
0116-0054	2016-11-27 01:45:00	48
0116-0054	2016-11-27 02:00:00	11
0116-0054	2016-11-27 02:15:00	0
0116-0054	2016-11-27 02:30:00	0
0116-0054	2016-11-27 02:45:00	0
0116-0054	2016-11-27 03:00:00	0
0116-0054	2016-11-27 03:15:00	0
0116-0054	2016-11-27 03:30:00	0
0116-0054	2016-11-27 03:45:00	12
0116-0054	2016-11-27 04:00:00	0
0116-0054	2016-11-27 04:15:00	0
0116-0054	2016-11-27 04:30:00	0
0116-0054	2016-11-27 04:45:00	0
0116-0054	2016-11-27 05:00:00	7
0116-0054	2016-11-27 05:15:00	0
0116-0054	2016-11-27 05:30:00	0
0116-0054	2016-11-27 05:45:00	0
0116-0054	2016-11-27 06:00:00	12
0116-0054	2016-11-27 06:15:00	7
0116-0054	2016-11-27 06:30:00	0
0116-0054	2016-11-27 06:45:00	0
0116-0054	2016-11-27 07:00:00	7
0116-0054	2016-11-27 07:15:00	0
0116-0054	2016-11-27 07:30:00	0
0116-0054	2016-11-27 07:45:00	0
0116-0054	2016-11-27 08:00:00	0
0116-0054	2016-11-27 08:15:00	0
0116-0054	2016-11-27 08:30:00	0
0116-0054	2016-11-27 08:45:00	0
0116-0054	2016-11-27 09:00:00	28
0116-0054	2016-11-27 09:15:00	31
0116-0054	2016-11-27 09:30:00	50
0116-0054	2016-11-27 09:45:00	7
0116-0054	2016-11-27 10:00:00	18
0116-0054	2016-11-27 10:15:00	5
0116-0054	2016-11-27 10:30:00	0
0116-0054	2016-11-27 10:45:00	0
0116-0054	2016-11-27 11:00:00	0
0116-0054	2016-11-27 11:15:00	0
0116-0054	2016-11-27 11:30:00	0
0116-0054	2016-11-27 11:45:00	0
0116-0054	2016-11-27 12:00:00	0
0116-0054	2016-11-27 12:15:00	14
0116-0054	2016-11-27 12:30:00	0
0116-0054	2016-11-27 12:45:00	10
0116-0054	2016-11-27 13:00:00	114
0116-0054	2016-11-27 13:15:00	224
0116-0054	2016-11-27 13:30:00	64
0116-0054	2016-11-27 13:45:00	55
0116-0054	2016-11-27 14:00:00	6
0116-0054	2016-11-27 14:15:00	0
0116-0054	2016-11-27 14:30:00	138
0116-0054	2016-11-27 14:45:00	21
0116-0054	2016-11-27 15:00:00	81
0116-0054	2016-11-27 15:15:00	0
0116-0054	2016-11-27 15:30:00	0
0116-0054	2016-11-27 15:45:00	0
0116-0054	2016-11-27 16:00:00	0
0116-0054	2016-11-27 16:15:00	0
0116-0054	2016-11-27 16:30:00	0
0116-0054	2016-11-27 16:45:00	0
0116-0054	2016-11-27 17:00:00	48
0116-0054	2016-11-27 17:15:00	0
0116-0054	2016-11-27 17:30:00	0
0116-0054	2016-11-27 17:45:00	0
0116-0054	2016-11-27 18:00:00	0
0116-0054	2016-11-27 18:15:00	0
0116-0054	2016-11-27 18:30:00	0
0116-0054	2016-11-27 18:45:00	0
0116-0054	2016-11-27 19:00:00	89
0116-0054	2016-11-27 19:15:00	100
0116-0054	2016-11-27 19:30:00	117
0116-0054	2016-11-27 19:45:00	85
0116-0054	2016-11-27 20:00:00	48
0116-0054	2016-11-27 20:15:00	11
0116-0054	2016-11-27 20:30:00	67
0116-0054	2016-11-27 20:45:00	0
0116-0054	2016-11-27 21:00:00	38
0116-0054	2016-11-27 21:15:00	6
0116-0054	2016-11-27 21:30:00	0
0116-0054	2016-11-27 21:45:00	0
0116-0054	2016-11-27 22:00:00	0
0116-0054	2016-11-27 22:15:00	0
0116-0054	2016-11-27 22:30:00	0
0116-0054	2016-11-27 22:45:00	0
0116-0054	2016-11-27 23:00:00	0
0116-0054	2016-11-27 23:15:00	0
0116-0054	2016-11-27 23:30:00	0
0116-0054	2016-11-27 23:45:00	0
0116-0054	2016-11-28 00:00:00	0
0116-0054	2016-11-28 00:15:00	0
0116-0054	2016-11-28 00:30:00	0
0116-0054	2016-11-28 00:45:00	0
0116-0054	2016-11-28 01:00:00	0
0116-0054	2016-11-28 01:15:00	0
0116-0054	2016-11-28 01:30:00	22
0116-0054	2016-11-28 01:45:00	48
0116-0054	2016-11-28 02:00:00	0
0116-0054	2016-11-28 02:15:00	15
0116-0054	2016-11-28 02:30:00	0
0116-0054	2016-11-28 02:45:00	0
0116-0054	2016-11-28 03:00:00	0
0116-0054	2016-11-28 03:15:00	0
0116-0054	2016-11-28 03:30:00	11
0116-0054	2016-11-28 03:45:00	15
0116-0054	2016-11-28 04:00:00	0
0116-0054	2016-11-28 04:15:00	7
0116-0054	2016-11-28 04:30:00	3
0116-0054	2016-11-28 04:45:00	0
0116-0054	2016-11-28 05:00:00	0
0116-0054	2016-11-28 05:15:00	0
0116-0054	2016-11-28 05:30:00	0
0116-0054	2016-11-28 05:45:00	0
0116-0054	2016-11-28 06:00:00	0
0116-0054	2016-11-28 06:15:00	0
0116-0054	2016-11-28 06:30:00	9
0116-0054	2016-11-28 06:45:00	0
0116-0054	2016-11-28 07:00:00	0
0116-0054	2016-11-28 07:15:00	47
0116-0054	2016-11-28 07:30:00	55
0116-0054	2016-11-28 07:45:00	338
0116-0054	2016-11-28 08:00:00	92
0116-0054	2016-11-28 08:15:00	51
0116-0054	2016-11-28 08:30:00	182
0116-0054	2016-11-28 08:45:00	164
0116-0054	2016-11-28 09:00:00	133
0116-0054	2016-11-28 09:15:00	0
0116-0054	2016-11-28 09:30:00	15
0116-0054	2016-11-28 09:45:00	0
0116-0054	2016-11-28 10:00:00	0
0116-0054	2016-11-28 10:15:00	0
0116-0054	2016-11-28 10:30:00	45
0116-0054	2016-11-28 10:45:00	0
0116-0054	2016-11-28 11:00:00	0
0116-0054	2016-11-28 11:15:00	0
0116-0054	2016-11-28 11:30:00	0
0116-0054	2016-11-28 11:45:00	0
0116-0054	2016-11-28 12:00:00	0
0116-0054	2016-11-28 12:15:00	0
0116-0054	2016-11-28 12:30:00	10
0116-0054	2016-11-28 12:45:00	403
0116-0054	2016-11-28 13:00:00	31
0116-0054	2016-11-28 13:15:00	0
0116-0054	2016-11-28 13:30:00	0
0116-0054	2016-11-28 13:45:00	387
0116-0054	2016-11-28 14:00:00	113
0116-0054	2016-11-28 14:15:00	0
0116-0054	2016-11-28 14:30:00	0
0116-0054	2016-11-28 14:45:00	0
0116-0054	2016-11-28 15:00:00	12
0116-0054	2016-11-28 15:15:00	0
0116-0054	2016-11-28 15:30:00	0
0116-0054	2016-11-28 15:45:00	10
0116-0054	2016-11-28 16:00:00	0
0116-0054	2016-11-28 16:15:00	13
0116-0054	2016-11-28 16:30:00	0
0116-0054	2016-11-28 16:45:00	48
0116-0054	2016-11-28 17:00:00	0
0116-0054	2016-11-28 17:15:00	187
0116-0054	2016-11-28 17:30:00	42
0116-0054	2016-11-28 17:45:00	25
0116-0054	2016-11-28 18:00:00	8
0116-0054	2016-11-28 18:15:00	0
0116-0054	2016-11-28 18:30:00	0
0116-0054	2016-11-28 18:45:00	0
0116-0054	2016-11-28 19:00:00	0
0116-0054	2016-11-28 19:15:00	10
0116-0054	2016-11-28 19:30:00	141
0116-0054	2016-11-28 19:45:00	0
0116-0054	2016-11-28 20:00:00	201
0116-0054	2016-11-28 20:15:00	276
0116-0054	2016-11-28 20:30:00	530
0116-0054	2016-11-28 20:45:00	229
0116-0054	2016-11-28 21:00:00	203
0116-0054	2016-11-28 21:15:00	80
0116-0054	2016-11-28 21:30:00	0
0116-0054	2016-11-28 21:45:00	7
0116-0054	2016-11-28 22:00:00	12
0116-0054	2016-11-28 22:15:00	0
0116-0054	2016-11-28 22:30:00	29
0116-0054	2016-11-28 22:45:00	0
0116-0054	2016-11-28 23:00:00	0
0116-0054	2016-11-28 23:15:00	6
0116-0054	2016-11-28 23:30:00	0
0116-0054	2016-11-28 23:45:00	0
0116-0054	2016-11-29 00:00:00	0
0116-0054	2016-11-29 00:15:00	0
0116-0054	2016-11-29 00:30:00	0
0116-0054	2016-11-29 00:45:00	8
0116-0054	2016-11-29 01:00:00	0
0116-0054	2016-11-29 01:15:00	0
0116-0054	2016-11-29 01:30:00	0
0116-0054	2016-11-29 01:45:00	0
0116-0054	2016-11-29 02:00:00	0
0116-0054	2016-11-29 02:15:00	0
0116-0054	2016-11-29 02:30:00	0
0116-0054	2016-11-29 02:45:00	10
0116-0054	2016-11-29 03:00:00	0
0116-0054	2016-11-29 03:15:00	0
0116-0054	2016-11-29 03:30:00	0
0116-0054	2016-11-29 03:45:00	0
0116-0054	2016-11-29 04:00:00	0
0116-0054	2016-11-29 04:15:00	0
0116-0054	2016-11-29 04:30:00	0
0116-0054	2016-11-29 04:45:00	12
0116-0054	2016-11-29 05:00:00	0
0116-0054	2016-11-29 05:15:00	0
0116-0054	2016-11-29 05:30:00	0
0116-0054	2016-11-29 05:45:00	0
0116-0054	2016-11-29 06:00:00	0
0116-0054	2016-11-29 06:15:00	0
0116-0054	2016-11-29 06:30:00	0
0116-0054	2016-11-29 06:45:00	0
0116-0054	2016-11-29 07:00:00	0
0116-0054	2016-11-29 07:15:00	0
0116-0054	2016-11-29 07:30:00	49
0116-0054	2016-11-29 07:45:00	101
0116-0054	2016-11-29 08:00:00	349
0116-0054	2016-11-29 08:15:00	53
0116-0054	2016-11-29 08:30:00	19
0116-0054	2016-11-29 08:45:00	224
0116-0054	2016-11-29 09:00:00	128
0116-0054	2016-11-29 09:15:00	87
0116-0054	2016-11-29 09:30:00	186
0116-0054	2016-11-29 09:45:00	0
0116-0054	2016-11-29 10:00:00	0
0116-0054	2016-11-29 10:15:00	29
0116-0054	2016-11-29 10:30:00	0
0116-0054	2016-11-29 10:45:00	0
0116-0054	2016-11-29 11:00:00	0
0116-0054	2016-11-29 11:15:00	9
0116-0054	2016-11-29 11:30:00	0
0116-0054	2016-11-29 11:45:00	9
0116-0054	2016-11-29 12:00:00	0
0116-0054	2016-11-29 12:15:00	0
0116-0054	2016-11-29 12:30:00	83
0116-0054	2016-11-29 12:45:00	130
0116-0054	2016-11-29 13:00:00	10
0116-0054	2016-11-29 13:15:00	6
0116-0054	2016-11-29 13:30:00	0
0116-0054	2016-11-29 13:45:00	0
0116-0054	2016-11-29 14:00:00	7
0116-0054	2016-11-29 14:15:00	45
0116-0054	2016-11-29 14:30:00	133
0116-0054	2016-11-29 14:45:00	40
0116-0054	2016-11-29 15:00:00	46
0116-0054	2016-11-29 15:15:00	23
0116-0054	2016-11-29 15:30:00	8
0116-0054	2016-11-29 15:45:00	0
0116-0054	2016-11-29 16:00:00	0
0116-0054	2016-11-29 16:15:00	0
0116-0054	2016-11-29 16:30:00	0
0116-0054	2016-11-29 16:45:00	0
0116-0054	2016-11-29 17:00:00	0
0116-0054	2016-11-29 17:15:00	0
0116-0054	2016-11-29 17:30:00	6
0116-0054	2016-11-29 17:45:00	13
0116-0054	2016-11-29 18:00:00	0
0116-0054	2016-11-29 18:15:00	13
0116-0054	2016-11-29 18:30:00	6
0116-0054	2016-11-29 18:45:00	47
0116-0054	2016-11-29 19:00:00	200
0116-0054	2016-11-29 19:15:00	117
0116-0054	2016-11-29 19:30:00	10
0116-0054	2016-11-29 19:45:00	23
0116-0054	2016-11-29 20:00:00	186
0116-0054	2016-11-29 20:15:00	11
0116-0054	2016-11-29 20:30:00	257
0116-0054	2016-11-29 20:45:00	14
0116-0054	2016-11-29 21:00:00	0
0116-0054	2016-11-29 21:15:00	0
0116-0054	2016-11-29 21:30:00	0
0116-0054	2016-11-29 21:45:00	10
0116-0054	2016-11-29 22:00:00	0
0116-0054	2016-11-29 22:15:00	0
0116-0054	2016-11-29 22:30:00	0
0116-0054	2016-11-29 22:45:00	0
0116-0054	2016-11-29 23:00:00	0
0116-0054	2016-11-29 23:15:00	0
0116-0054	2016-11-29 23:30:00	0
0116-0054	2016-11-29 23:45:00	0
0116-0054	2016-11-30 00:00:00	0
0116-0054	2016-11-30 00:15:00	0
0116-0054	2016-11-30 00:30:00	0
0116-0054	2016-11-30 00:45:00	0
0116-0054	2016-11-30 01:00:00	0
0116-0054	2016-11-30 01:15:00	0
0116-0054	2016-11-30 01:30:00	0
0116-0054	2016-11-30 01:45:00	0
0116-0054	2016-11-30 02:00:00	0
0116-0054	2016-11-30 02:15:00	0
0116-0054	2016-11-30 02:30:00	0
0116-0054	2016-11-30 02:45:00	0
0116-0054	2016-11-30 03:00:00	0
0116-0054	2016-11-30 03:15:00	0
0116-0054	2016-11-30 03:30:00	0
0116-0054	2016-11-30 03:45:00	0
0116-0054	2016-11-30 04:00:00	0
0116-0054	2016-11-30 04:15:00	0
0116-0054	2016-11-30 04:30:00	0
0116-0054	2016-11-30 04:45:00	0
0116-0054	2016-11-30 05:00:00	0
0116-0054	2016-11-30 05:15:00	0
0116-0054	2016-11-30 05:30:00	0
0116-0054	2016-11-30 05:45:00	0
0116-0054	2016-11-30 06:00:00	0
0116-0054	2016-11-30 06:15:00	0
0116-0054	2016-11-30 06:30:00	0
0116-0054	2016-11-30 06:45:00	0
0116-0054	2016-11-30 07:00:00	0
0116-0054	2016-11-30 07:15:00	0
0116-0054	2016-11-30 07:30:00	0
0116-0054	2016-11-30 07:45:00	0
0116-0054	2016-11-30 08:00:00	0
0116-0054	2016-11-30 08:15:00	0
0116-0054	2016-11-30 08:30:00	127
0116-0054	2016-11-30 08:45:00	56
0116-0054	2016-11-30 09:00:00	0
0116-0054	2016-11-30 09:15:00	0
0116-0054	2016-11-30 09:30:00	0
0116-0054	2016-11-30 09:45:00	0
0116-0054	2016-11-30 10:00:00	0
0116-0054	2016-11-30 10:15:00	0
0116-0054	2016-11-30 10:30:00	0
0116-0054	2016-11-30 10:45:00	0
0116-0054	2016-11-30 11:00:00	0
0116-0054	2016-11-30 11:15:00	0
0116-0054	2016-11-30 11:30:00	0
0116-0054	2016-11-30 11:45:00	0
0116-0054	2016-11-30 12:00:00	0
0116-0054	2016-11-30 12:15:00	0
0116-0054	2016-11-30 12:30:00	0
0116-0054	2016-11-30 12:45:00	0
0116-0054	2016-11-30 13:00:00	0
0116-0054	2016-11-30 13:15:00	0
0116-0054	2016-11-30 13:30:00	0
0116-0054	2016-11-30 13:45:00	0
0116-0054	2016-11-30 14:00:00	0
0116-0054	2016-11-30 14:15:00	0
0116-0054	2016-11-30 14:30:00	0
0116-0054	2016-11-30 14:45:00	0
0116-0054	2016-11-30 15:00:00	0
0116-0054	2016-11-30 15:15:00	0
0116-0054	2016-11-30 15:30:00	0
0116-0054	2016-11-30 15:45:00	0
0116-0054	2016-11-30 16:00:00	0
0116-0054	2016-11-30 16:15:00	0
0116-0054	2016-11-30 16:30:00	0
0116-0054	2016-11-30 16:45:00	0
0116-0054	2016-11-30 17:00:00	0
0116-0054	2016-11-30 17:15:00	0
0116-0054	2016-11-30 17:30:00	0
0116-0054	2016-11-30 17:45:00	0
0116-0054	2016-11-30 18:00:00	0
0116-0054	2016-11-30 18:15:00	0
0116-0054	2016-11-30 18:30:00	0
0116-0054	2016-11-30 18:45:00	0
0116-0054	2016-11-30 19:00:00	0
0116-0054	2016-11-30 19:15:00	0
0116-0054	2016-11-30 19:30:00	0
0116-0054	2016-11-30 19:45:00	0
0116-0054	2016-11-30 20:00:00	0
0116-0054	2016-11-30 20:15:00	0
0116-0054	2016-11-30 20:30:00	0
0116-0054	2016-11-30 20:45:00	0
0116-0054	2016-11-30 21:00:00	0
0116-0054	2016-11-30 21:15:00	0
0116-0054	2016-11-30 21:30:00	0
0116-0054	2016-11-30 21:45:00	0
0116-0054	2016-11-30 22:00:00	0
0116-0054	2016-11-30 22:15:00	0
0116-0054	2016-11-30 22:30:00	0
0116-0054	2016-11-30 22:45:00	0
0116-0054	2016-11-30 23:00:00	0
0116-0054	2016-11-30 23:15:00	0
0116-0054	2016-11-30 23:30:00	0
0116-0054	2016-11-30 23:45:00	0
0116-0054	2016-12-01 00:00:00	0
0116-0054	2016-12-01 00:15:00	0
0116-0054	2016-12-01 00:30:00	0
0116-0054	2016-12-01 00:45:00	0
0116-0054	2016-12-01 01:00:00	0
0116-0054	2016-12-01 01:15:00	0
0116-0054	2016-12-01 01:30:00	0
0116-0054	2016-12-01 01:45:00	0
0116-0054	2016-12-01 02:00:00	0
0116-0054	2016-12-01 02:15:00	0
0116-0054	2016-12-01 02:30:00	0
0116-0054	2016-12-01 02:45:00	0
0116-0054	2016-12-01 03:00:00	0
0116-0054	2016-12-01 03:15:00	0
0116-0054	2016-12-01 03:30:00	0
0116-0054	2016-12-01 03:45:00	0
0116-0054	2016-12-01 04:00:00	0
0116-0054	2016-12-01 04:15:00	0
0116-0054	2016-12-01 04:30:00	0
0116-0054	2016-12-01 04:45:00	0
0116-0054	2016-12-01 05:00:00	0
0116-0054	2016-12-01 05:15:00	0
0116-0054	2016-12-01 05:30:00	0
0116-0054	2016-12-01 05:45:00	0
0116-0054	2016-12-01 06:00:00	0
0116-0054	2016-12-01 06:15:00	0
0116-0054	2016-12-01 06:30:00	0
0116-0054	2016-12-01 06:45:00	0
0116-0054	2016-12-01 07:00:00	0
0116-0054	2016-12-01 07:15:00	0
0116-0054	2016-12-01 07:30:00	0
0116-0054	2016-12-01 07:45:00	0
0116-0054	2016-12-01 08:00:00	0
0116-0054	2016-12-01 08:15:00	0
0116-0054	2016-12-01 08:30:00	0
0116-0054	2016-12-01 08:45:00	0
0116-0054	2016-12-01 09:00:00	0
0116-0054	2016-12-01 09:15:00	0
0116-0054	2016-12-01 09:30:00	0
0116-0054	2016-12-01 09:45:00	0
0116-0054	2016-12-01 10:00:00	0
0116-0054	2016-12-01 10:15:00	0
0116-0054	2016-12-01 10:30:00	0
0116-0054	2016-12-01 10:45:00	0
0116-0054	2016-12-01 11:00:00	0
0116-0054	2016-12-01 11:15:00	0
0116-0054	2016-12-01 11:30:00	0
0116-0054	2016-12-01 11:45:00	0
0116-0054	2016-12-01 12:00:00	0
0116-0054	2016-12-01 12:15:00	0
0116-0054	2016-12-01 12:30:00	0
0116-0054	2016-12-01 12:45:00	0
0116-0054	2016-12-01 13:00:00	0
0116-0054	2016-12-01 13:15:00	0
0116-0054	2016-12-01 13:30:00	0
0116-0054	2016-12-01 13:45:00	0
0116-0054	2016-12-01 14:00:00	0
0116-0054	2016-12-01 14:15:00	0
0116-0054	2016-12-01 14:30:00	0
0116-0054	2016-12-01 14:45:00	0
0116-0054	2016-12-01 15:00:00	0
0116-0054	2016-12-01 15:15:00	0
0116-0054	2016-12-01 15:30:00	0
0116-0054	2016-12-01 15:45:00	0
0116-0054	2016-12-01 16:00:00	0
0116-0054	2016-12-01 16:15:00	0
0116-0054	2016-12-01 16:30:00	0
0116-0054	2016-12-01 16:45:00	0
0116-0054	2016-12-01 17:00:00	0
0116-0054	2016-12-01 17:15:00	0
0116-0054	2016-12-01 17:30:00	0
0116-0054	2016-12-01 17:45:00	0
0116-0054	2016-12-01 18:00:00	0
0116-0054	2016-12-01 18:15:00	0
0116-0054	2016-12-01 18:30:00	0
0116-0054	2016-12-01 18:45:00	0
0116-0054	2016-12-01 19:00:00	0
0116-0054	2016-12-01 19:15:00	0
0116-0054	2016-12-01 19:30:00	0
0116-0054	2016-12-01 19:45:00	0
0116-0054	2016-12-01 20:00:00	0
0116-0054	2016-12-01 20:15:00	0
0116-0054	2016-12-01 20:30:00	0
0116-0054	2016-12-01 20:45:00	0
0116-0054	2016-12-01 21:00:00	0
0116-0054	2016-12-01 21:15:00	0
0116-0054	2016-12-01 21:30:00	0
0116-0054	2016-12-01 21:45:00	0
0116-0054	2016-12-01 22:00:00	0
0116-0054	2016-12-01 22:15:00	0
0116-0054	2016-12-01 22:30:00	0
0116-0054	2016-12-01 22:45:00	0
0116-0054	2016-12-01 23:00:00	0
0116-0054	2016-12-01 23:15:00	0
0116-0054	2016-12-01 23:30:00	0
0116-0054	2016-12-01 23:45:00	0
0116-0054	2016-12-02 00:00:00	0
0116-0054	2016-12-02 00:15:00	0
0116-0054	2016-12-02 00:30:00	0
0116-0054	2016-12-02 00:45:00	0
0116-0054	2016-12-02 01:00:00	0
0116-0054	2016-12-02 01:15:00	0
0116-0054	2016-12-02 01:30:00	0
0116-0054	2016-12-02 01:45:00	0
0116-0054	2016-12-02 02:00:00	0
0116-0054	2016-12-02 02:15:00	0
0116-0054	2016-12-02 02:30:00	0
0116-0054	2016-12-02 02:45:00	0
0116-0054	2016-12-02 03:00:00	0
0116-0054	2016-12-02 03:15:00	0
0116-0054	2016-12-02 03:30:00	0
0116-0054	2016-12-02 03:45:00	0
0116-0054	2016-12-02 04:00:00	0
0116-0054	2016-12-02 04:15:00	0
0116-0054	2016-12-02 04:30:00	0
0116-0054	2016-12-02 04:45:00	0
0116-0054	2016-12-02 05:00:00	0
0116-0054	2016-12-02 05:15:00	0
0116-0054	2016-12-02 05:30:00	0
0116-0054	2016-12-02 05:45:00	0
0116-0054	2016-12-02 06:00:00	0
0116-0054	2016-12-02 06:15:00	0
0116-0054	2016-12-02 06:30:00	0
0116-0054	2016-12-02 06:45:00	0
0116-0054	2016-12-02 07:00:00	0
0116-0054	2016-12-02 07:15:00	0
0116-0054	2016-12-02 07:30:00	0
0116-0054	2016-12-02 07:45:00	0
0116-0054	2016-12-02 08:00:00	0
0116-0054	2016-12-02 08:15:00	0
0116-0054	2016-12-02 08:30:00	0
0116-0054	2016-12-02 08:45:00	0
0116-0054	2016-12-02 09:00:00	0
0116-0054	2016-12-02 09:15:00	0
0116-0054	2016-12-02 09:30:00	0
0116-0054	2016-12-02 09:45:00	0
0116-0054	2016-12-02 10:00:00	0
0116-0054	2016-12-02 10:15:00	0
0116-0054	2016-12-02 10:30:00	0
0116-0054	2016-12-02 10:45:00	0
0116-0054	2016-12-02 11:00:00	0
0116-0054	2016-12-02 11:15:00	0
0116-0054	2016-12-02 11:30:00	0
0116-0054	2016-12-02 11:45:00	0
0116-0054	2016-12-02 12:00:00	0
0116-0054	2016-12-02 12:15:00	0
0116-0054	2016-12-02 12:30:00	0
0116-0054	2016-12-02 12:45:00	0
0116-0054	2016-12-02 13:00:00	0
0116-0054	2016-12-02 13:15:00	0
0116-0054	2016-12-02 13:30:00	0
0116-0054	2016-12-02 13:45:00	0
0116-0054	2016-12-02 14:00:00	0
0116-0054	2016-12-02 14:15:00	0
0116-0054	2016-12-02 14:30:00	0
0116-0054	2016-12-02 14:45:00	0
0116-0054	2016-12-02 15:00:00	0
0116-0054	2016-12-02 15:15:00	62
0116-0054	2016-12-02 15:30:00	0
0116-0054	2016-12-02 15:45:00	424
0116-0054	2016-12-02 16:00:00	1
0116-0054	2016-12-02 16:15:00	0
0116-0054	2016-12-02 16:30:00	0
0116-0054	2016-12-02 16:45:00	0
0116-0054	2016-12-02 17:00:00	0
0116-0054	2016-12-02 17:15:00	0
0116-0054	2016-12-02 17:30:00	0
0116-0054	2016-12-02 17:45:00	0
0116-0054	2016-12-02 18:00:00	0
0116-0054	2016-12-02 18:15:00	0
0116-0054	2016-12-02 18:30:00	0
0116-0054	2016-12-02 18:45:00	0
0116-0054	2016-12-02 19:00:00	0
0116-0054	2016-12-02 19:15:00	0
0116-0054	2016-12-02 19:30:00	0
0116-0054	2016-12-02 19:45:00	0
0116-0054	2016-12-02 20:00:00	0
0116-0054	2016-12-02 20:15:00	0
0116-0054	2016-12-02 20:30:00	0
0116-0054	2016-12-02 20:45:00	0
0116-0054	2016-12-02 21:00:00	0
0116-0054	2016-12-02 21:15:00	0
0116-0054	2016-12-02 21:30:00	0
0116-0054	2016-12-02 21:45:00	0
0116-0054	2016-12-02 22:00:00	0
0116-0054	2016-12-02 22:15:00	0
0116-0054	2016-12-02 22:30:00	0
0116-0054	2016-12-02 22:45:00	0
0116-0054	2016-12-02 23:00:00	0
0116-0054	2016-12-02 23:15:00	0
0116-0054	2016-12-02 23:30:00	0
0116-0054	2016-12-02 23:45:00	0
