## Supplementary Data 2 for "Digital phenotyping by consumer wearables identifies sleep-associated markers of cardiovascular disease risk and biological aging": ActivityTable_0116-0055-NHC.tsv

0116-0055	2017-04-21 00:00:00	0
0116-0055	2017-04-21 00:15:00	0
0116-0055	2017-04-21 00:30:00	0
0116-0055	2017-04-21 00:45:00	0
0116-0055	2017-04-21 01:00:00	0
0116-0055	2017-04-21 01:15:00	0
0116-0055	2017-04-21 01:30:00	0
0116-0055	2017-04-21 01:45:00	0
0116-0055	2017-04-21 02:00:00	0
0116-0055	2017-04-21 02:15:00	0
0116-0055	2017-04-21 02:30:00	0
0116-0055	2017-04-21 02:45:00	0
0116-0055	2017-04-21 03:00:00	0
0116-0055	2017-04-21 03:15:00	0
0116-0055	2017-04-21 03:30:00	0
0116-0055	2017-04-21 03:45:00	0
0116-0055	2017-04-21 04:00:00	0
0116-0055	2017-04-21 04:15:00	0
0116-0055	2017-04-21 04:30:00	0
0116-0055	2017-04-21 04:45:00	0
0116-0055	2017-04-21 05:00:00	0
0116-0055	2017-04-21 05:15:00	0
0116-0055	2017-04-21 05:30:00	0
0116-0055	2017-04-21 05:45:00	0
0116-0055	2017-04-21 06:00:00	0
0116-0055	2017-04-21 06:15:00	0
0116-0055	2017-04-21 06:30:00	0
0116-0055	2017-04-21 06:45:00	0
0116-0055	2017-04-21 07:00:00	0
0116-0055	2017-04-21 07:15:00	0
0116-0055	2017-04-21 07:30:00	0
0116-0055	2017-04-21 07:45:00	0
0116-0055	2017-04-21 08:00:00	0
0116-0055	2017-04-21 08:15:00	0
0116-0055	2017-04-21 08:30:00	0
0116-0055	2017-04-21 08:45:00	0
0116-0055	2017-04-21 09:00:00	0
0116-0055	2017-04-21 09:15:00	0
0116-0055	2017-04-21 09:30:00	0
0116-0055	2017-04-21 09:45:00	0
0116-0055	2017-04-21 10:00:00	0
0116-0055	2017-04-21 10:15:00	0
0116-0055	2017-04-21 10:30:00	0
0116-0055	2017-04-21 10:45:00	0
0116-0055	2017-04-21 11:00:00	0
0116-0055	2017-04-21 11:15:00	0
0116-0055	2017-04-21 11:30:00	0
0116-0055	2017-04-21 11:45:00	85
0116-0055	2017-04-21 12:00:00	61
0116-0055	2017-04-21 12:15:00	393
0116-0055	2017-04-21 12:30:00	175
0116-0055	2017-04-21 12:45:00	0
0116-0055	2017-04-21 13:00:00	172
0116-0055	2017-04-21 13:15:00	247
0116-0055	2017-04-21 13:30:00	40
0116-0055	2017-04-21 13:45:00	116
0116-0055	2017-04-21 14:00:00	428
0116-0055	2017-04-21 14:15:00	155
0116-0055	2017-04-21 14:30:00	390
0116-0055	2017-04-21 14:45:00	549
0116-0055	2017-04-21 15:00:00	59
0116-0055	2017-04-21 15:15:00	147
0116-0055	2017-04-21 15:30:00	352
0116-0055	2017-04-21 15:45:00	0
0116-0055	2017-04-21 16:00:00	189
0116-0055	2017-04-21 16:15:00	18
0116-0055	2017-04-21 16:30:00	488
0116-0055	2017-04-21 16:45:00	19
0116-0055	2017-04-21 17:00:00	0
0116-0055	2017-04-21 17:15:00	335
0116-0055	2017-04-21 17:30:00	27
0116-0055	2017-04-21 17:45:00	607
0116-0055	2017-04-21 18:00:00	0
0116-0055	2017-04-21 18:15:00	318
0116-0055	2017-04-21 18:30:00	96
0116-0055	2017-04-21 18:45:00	151
0116-0055	2017-04-21 19:00:00	0
0116-0055	2017-04-21 19:15:00	0
0116-0055	2017-04-21 19:30:00	0
0116-0055	2017-04-21 19:45:00	0
0116-0055	2017-04-21 20:00:00	188
0116-0055	2017-04-21 20:15:00	222
0116-0055	2017-04-21 20:30:00	23
0116-0055	2017-04-21 20:45:00	0
0116-0055	2017-04-21 21:00:00	127
0116-0055	2017-04-21 21:15:00	35
0116-0055	2017-04-21 21:30:00	7
0116-0055	2017-04-21 21:45:00	14
0116-0055	2017-04-21 22:00:00	0
0116-0055	2017-04-21 22:15:00	0
0116-0055	2017-04-21 22:30:00	0
0116-0055	2017-04-21 22:45:00	0
0116-0055	2017-04-21 23:00:00	0
0116-0055	2017-04-21 23:15:00	0
0116-0055	2017-04-21 23:30:00	76
0116-0055	2017-04-21 23:45:00	0
0116-0055	2017-04-22 00:00:00	0
0116-0055	2017-04-22 00:15:00	0
0116-0055	2017-04-22 00:30:00	0
0116-0055	2017-04-22 00:45:00	0
0116-0055	2017-04-22 01:00:00	0
0116-0055	2017-04-22 01:15:00	0
0116-0055	2017-04-22 01:30:00	0
0116-0055	2017-04-22 01:45:00	0
0116-0055	2017-04-22 02:00:00	0
0116-0055	2017-04-22 02:15:00	0
0116-0055	2017-04-22 02:30:00	0
0116-0055	2017-04-22 02:45:00	0
0116-0055	2017-04-22 03:00:00	0
0116-0055	2017-04-22 03:15:00	0
0116-0055	2017-04-22 03:30:00	0
0116-0055	2017-04-22 03:45:00	22
0116-0055	2017-04-22 04:00:00	0
0116-0055	2017-04-22 04:15:00	0
0116-0055	2017-04-22 04:30:00	0
0116-0055	2017-04-22 04:45:00	0
0116-0055	2017-04-22 05:00:00	27
0116-0055	2017-04-22 05:15:00	0
0116-0055	2017-04-22 05:30:00	0
0116-0055	2017-04-22 05:45:00	0
0116-0055	2017-04-22 06:00:00	0
0116-0055	2017-04-22 06:15:00	8
0116-0055	2017-04-22 06:30:00	0
0116-0055	2017-04-22 06:45:00	0
0116-0055	2017-04-22 07:00:00	0
0116-0055	2017-04-22 07:15:00	0
0116-0055	2017-04-22 07:30:00	0
0116-0055	2017-04-22 07:45:00	0
0116-0055	2017-04-22 08:00:00	0
0116-0055	2017-04-22 08:15:00	0
0116-0055	2017-04-22 08:30:00	0
0116-0055	2017-04-22 08:45:00	0
0116-0055	2017-04-22 09:00:00	11
0116-0055	2017-04-22 09:15:00	0
0116-0055	2017-04-22 09:30:00	36
0116-0055	2017-04-22 09:45:00	0
0116-0055	2017-04-22 10:00:00	0
0116-0055	2017-04-22 10:15:00	21
0116-0055	2017-04-22 10:30:00	8
0116-0055	2017-04-22 10:45:00	0
0116-0055	2017-04-22 11:00:00	0
0116-0055	2017-04-22 11:15:00	0
0116-0055	2017-04-22 11:30:00	0
0116-0055	2017-04-22 11:45:00	12
0116-0055	2017-04-22 12:00:00	10
0116-0055	2017-04-22 12:15:00	46
0116-0055	2017-04-22 12:30:00	25
0116-0055	2017-04-22 12:45:00	95
0116-0055	2017-04-22 13:00:00	240
0116-0055	2017-04-22 13:15:00	211
0116-0055	2017-04-22 13:30:00	113
0116-0055	2017-04-22 13:45:00	7
0116-0055	2017-04-22 14:00:00	134
0116-0055	2017-04-22 14:15:00	43
0116-0055	2017-04-22 14:30:00	1129
0116-0055	2017-04-22 14:45:00	1390
0116-0055	2017-04-22 15:00:00	903
0116-0055	2017-04-22 15:15:00	1315
0116-0055	2017-04-22 15:30:00	1388
0116-0055	2017-04-22 15:45:00	1333
0116-0055	2017-04-22 16:00:00	1019
0116-0055	2017-04-22 16:15:00	256
0116-0055	2017-04-22 16:30:00	107
0116-0055	2017-04-22 16:45:00	216
0116-0055	2017-04-22 17:00:00	0
0116-0055	2017-04-22 17:15:00	111
0116-0055	2017-04-22 17:30:00	0
0116-0055	2017-04-22 17:45:00	183
0116-0055	2017-04-22 18:00:00	6
0116-0055	2017-04-22 18:15:00	56
0116-0055	2017-04-22 18:30:00	0
0116-0055	2017-04-22 18:45:00	0
0116-0055	2017-04-22 19:00:00	33
0116-0055	2017-04-22 19:15:00	13
0116-0055	2017-04-22 19:30:00	0
0116-0055	2017-04-22 19:45:00	8
0116-0055	2017-04-22 20:00:00	0
0116-0055	2017-04-22 20:15:00	0
0116-0055	2017-04-22 20:30:00	210
0116-0055	2017-04-22 20:45:00	110
0116-0055	2017-04-22 21:00:00	10
0116-0055	2017-04-22 21:15:00	27
0116-0055	2017-04-22 21:30:00	0
0116-0055	2017-04-22 21:45:00	0
0116-0055	2017-04-22 22:00:00	0
0116-0055	2017-04-22 22:15:00	0
0116-0055	2017-04-22 22:30:00	0
0116-0055	2017-04-22 22:45:00	0
0116-0055	2017-04-22 23:00:00	63
0116-0055	2017-04-22 23:15:00	8
0116-0055	2017-04-22 23:30:00	34
0116-0055	2017-04-22 23:45:00	26
0116-0055	2017-04-23 00:00:00	7
0116-0055	2017-04-23 00:15:00	0
0116-0055	2017-04-23 00:30:00	0
0116-0055	2017-04-23 00:45:00	0
0116-0055	2017-04-23 01:00:00	0
0116-0055	2017-04-23 01:15:00	13
0116-0055	2017-04-23 01:30:00	0
0116-0055	2017-04-23 01:45:00	38
0116-0055	2017-04-23 02:00:00	0
0116-0055	2017-04-23 02:15:00	0
0116-0055	2017-04-23 02:30:00	0
0116-0055	2017-04-23 02:45:00	0
0116-0055	2017-04-23 03:00:00	6
0116-0055	2017-04-23 03:15:00	0
0116-0055	2017-04-23 03:30:00	0
0116-0055	2017-04-23 03:45:00	0
0116-0055	2017-04-23 04:00:00	0
0116-0055	2017-04-23 04:15:00	0
0116-0055	2017-04-23 04:30:00	0
0116-0055	2017-04-23 04:45:00	0
0116-0055	2017-04-23 05:00:00	0
0116-0055	2017-04-23 05:15:00	9
0116-0055	2017-04-23 05:30:00	0
0116-0055	2017-04-23 05:45:00	0
0116-0055	2017-04-23 06:00:00	0
0116-0055	2017-04-23 06:15:00	4
0116-0055	2017-04-23 06:30:00	0
0116-0055	2017-04-23 06:45:00	0
0116-0055	2017-04-23 07:00:00	0
0116-0055	2017-04-23 07:15:00	0
0116-0055	2017-04-23 07:30:00	0
0116-0055	2017-04-23 07:45:00	58
0116-0055	2017-04-23 08:00:00	0
0116-0055	2017-04-23 08:15:00	0
0116-0055	2017-04-23 08:30:00	455
0116-0055	2017-04-23 08:45:00	656
0116-0055	2017-04-23 09:00:00	67
0116-0055	2017-04-23 09:15:00	9
0116-0055	2017-04-23 09:30:00	207
0116-0055	2017-04-23 09:45:00	226
0116-0055	2017-04-23 10:00:00	95
0116-0055	2017-04-23 10:15:00	145
0116-0055	2017-04-23 10:30:00	68
0116-0055	2017-04-23 10:45:00	11
0116-0055	2017-04-23 11:00:00	193
0116-0055	2017-04-23 11:15:00	68
0116-0055	2017-04-23 11:30:00	312
0116-0055	2017-04-23 11:45:00	159
0116-0055	2017-04-23 12:00:00	669
0116-0055	2017-04-23 12:15:00	699
0116-0055	2017-04-23 12:30:00	436
0116-0055	2017-04-23 12:45:00	463
0116-0055	2017-04-23 13:00:00	484
0116-0055	2017-04-23 13:15:00	531
0116-0055	2017-04-23 13:30:00	564
0116-0055	2017-04-23 13:45:00	681
0116-0055	2017-04-23 14:00:00	436
0116-0055	2017-04-23 14:15:00	366
0116-0055	2017-04-23 14:30:00	629
0116-0055	2017-04-23 14:45:00	492
0116-0055	2017-04-23 15:00:00	537
0116-0055	2017-04-23 15:15:00	0
0116-0055	2017-04-23 15:30:00	58
0116-0055	2017-04-23 15:45:00	22
0116-0055	2017-04-23 16:00:00	250
0116-0055	2017-04-23 16:15:00	413
0116-0055	2017-04-23 16:30:00	264
0116-0055	2017-04-23 16:45:00	447
0116-0055	2017-04-23 17:00:00	780
0116-0055	2017-04-23 17:15:00	573
0116-0055	2017-04-23 17:30:00	573
0116-0055	2017-04-23 17:45:00	466
0116-0055	2017-04-23 18:00:00	495
0116-0055	2017-04-23 18:15:00	381
0116-0055	2017-04-23 18:30:00	12
0116-0055	2017-04-23 18:45:00	202
0116-0055	2017-04-23 19:00:00	283
0116-0055	2017-04-23 19:15:00	46
0116-0055	2017-04-23 19:30:00	25
0116-0055	2017-04-23 19:45:00	194
0116-0055	2017-04-23 20:00:00	31
0116-0055	2017-04-23 20:15:00	286
0116-0055	2017-04-23 20:30:00	10
0116-0055	2017-04-23 20:45:00	61
0116-0055	2017-04-23 21:00:00	0
0116-0055	2017-04-23 21:15:00	0
0116-0055	2017-04-23 21:30:00	0
0116-0055	2017-04-23 21:45:00	0
0116-0055	2017-04-23 22:00:00	7
0116-0055	2017-04-23 22:15:00	30
0116-0055	2017-04-23 22:30:00	13
0116-0055	2017-04-23 22:45:00	0
0116-0055	2017-04-23 23:00:00	36
0116-0055	2017-04-23 23:15:00	14
0116-0055	2017-04-23 23:30:00	0
0116-0055	2017-04-23 23:45:00	0
0116-0055	2017-04-24 00:00:00	0
0116-0055	2017-04-24 00:15:00	0
0116-0055	2017-04-24 00:30:00	0
0116-0055	2017-04-24 00:45:00	0
0116-0055	2017-04-24 01:00:00	13
0116-0055	2017-04-24 01:15:00	5
0116-0055	2017-04-24 01:30:00	0
0116-0055	2017-04-24 01:45:00	0
0116-0055	2017-04-24 02:00:00	0
0116-0055	2017-04-24 02:15:00	5
0116-0055	2017-04-24 02:30:00	0
0116-0055	2017-04-24 02:45:00	0
0116-0055	2017-04-24 03:00:00	0
0116-0055	2017-04-24 03:15:00	0
0116-0055	2017-04-24 03:30:00	12
0116-0055	2017-04-24 03:45:00	0
0116-0055	2017-04-24 04:00:00	0
0116-0055	2017-04-24 04:15:00	0
0116-0055	2017-04-24 04:30:00	7
0116-0055	2017-04-24 04:45:00	0
0116-0055	2017-04-24 05:00:00	0
0116-0055	2017-04-24 05:15:00	0
0116-0055	2017-04-24 05:30:00	0
0116-0055	2017-04-24 05:45:00	0
0116-0055	2017-04-24 06:00:00	0
0116-0055	2017-04-24 06:15:00	0
0116-0055	2017-04-24 06:30:00	0
0116-0055	2017-04-24 06:45:00	6
0116-0055	2017-04-24 07:00:00	174
0116-0055	2017-04-24 07:15:00	160
0116-0055	2017-04-24 07:30:00	319
0116-0055	2017-04-24 07:45:00	44
0116-0055	2017-04-24 08:00:00	0
0116-0055	2017-04-24 08:15:00	125
0116-0055	2017-04-24 08:30:00	266
0116-0055	2017-04-24 08:45:00	4
0116-0055	2017-04-24 09:00:00	22
0116-0055	2017-04-24 09:15:00	197
0116-0055	2017-04-24 09:30:00	24
0116-0055	2017-04-24 09:45:00	47
0116-0055	2017-04-24 10:00:00	0
0116-0055	2017-04-24 10:15:00	0
0116-0055	2017-04-24 10:30:00	191
0116-0055	2017-04-24 10:45:00	212
0116-0055	2017-04-24 11:00:00	4
0116-0055	2017-04-24 11:15:00	0
0116-0055	2017-04-24 11:30:00	0
0116-0055	2017-04-24 11:45:00	0
0116-0055	2017-04-24 12:00:00	0
0116-0055	2017-04-24 12:15:00	0
0116-0055	2017-04-24 12:30:00	161
0116-0055	2017-04-24 12:45:00	143
0116-0055	2017-04-24 13:00:00	161
0116-0055	2017-04-24 13:15:00	27
0116-0055	2017-04-24 13:30:00	4
0116-0055	2017-04-24 13:45:00	351
0116-0055	2017-04-24 14:00:00	364
0116-0055	2017-04-24 14:15:00	61
0116-0055	2017-04-24 14:30:00	206
0116-0055	2017-04-24 14:45:00	337
0116-0055	2017-04-24 15:00:00	324
0116-0055	2017-04-24 15:15:00	69
0116-0055	2017-04-24 15:30:00	173
0116-0055	2017-04-24 15:45:00	137
0116-0055	2017-04-24 16:00:00	0
0116-0055	2017-04-24 16:15:00	0
0116-0055	2017-04-24 16:30:00	0
0116-0055	2017-04-24 16:45:00	0
0116-0055	2017-04-24 17:00:00	0
0116-0055	2017-04-24 17:15:00	0
0116-0055	2017-04-24 17:30:00	0
0116-0055	2017-04-24 17:45:00	260
0116-0055	2017-04-24 18:00:00	184
0116-0055	2017-04-24 18:15:00	305
0116-0055	2017-04-24 18:30:00	318
0116-0055	2017-04-24 18:45:00	231
0116-0055	2017-04-24 19:00:00	136
0116-0055	2017-04-24 19:15:00	262
0116-0055	2017-04-24 19:30:00	0
0116-0055	2017-04-24 19:45:00	0
0116-0055	2017-04-24 20:00:00	7
0116-0055	2017-04-24 20:15:00	525
0116-0055	2017-04-24 20:30:00	33
0116-0055	2017-04-24 20:45:00	105
0116-0055	2017-04-24 21:00:00	240
0116-0055	2017-04-24 21:15:00	404
0116-0055	2017-04-24 21:30:00	53
0116-0055	2017-04-24 21:45:00	0
0116-0055	2017-04-24 22:00:00	21
0116-0055	2017-04-24 22:15:00	6
0116-0055	2017-04-24 22:30:00	0
0116-0055	2017-04-24 22:45:00	0
0116-0055	2017-04-24 23:00:00	0
0116-0055	2017-04-24 23:15:00	40
0116-0055	2017-04-24 23:30:00	0
0116-0055	2017-04-24 23:45:00	0
0116-0055	2017-04-25 00:00:00	23
0116-0055	2017-04-25 00:15:00	0
0116-0055	2017-04-25 00:30:00	0
0116-0055	2017-04-25 00:45:00	0
0116-0055	2017-04-25 01:00:00	4
0116-0055	2017-04-25 01:15:00	0
0116-0055	2017-04-25 01:30:00	0
0116-0055	2017-04-25 01:45:00	0
0116-0055	2017-04-25 02:00:00	0
0116-0055	2017-04-25 02:15:00	0
0116-0055	2017-04-25 02:30:00	14
0116-0055	2017-04-25 02:45:00	19
0116-0055	2017-04-25 03:00:00	0
0116-0055	2017-04-25 03:15:00	0
0116-0055	2017-04-25 03:30:00	8
0116-0055	2017-04-25 03:45:00	0
0116-0055	2017-04-25 04:00:00	0
0116-0055	2017-04-25 04:15:00	0
0116-0055	2017-04-25 04:30:00	14
0116-0055	2017-04-25 04:45:00	0
0116-0055	2017-04-25 05:00:00	0
0116-0055	2017-04-25 05:15:00	10
0116-0055	2017-04-25 05:30:00	0
0116-0055	2017-04-25 05:45:00	0
0116-0055	2017-04-25 06:00:00	0
0116-0055	2017-04-25 06:15:00	0
0116-0055	2017-04-25 06:30:00	0
0116-0055	2017-04-25 06:45:00	11
0116-0055	2017-04-25 07:00:00	170
0116-0055	2017-04-25 07:15:00	301
0116-0055	2017-04-25 07:30:00	269
0116-0055	2017-04-25 07:45:00	0
0116-0055	2017-04-25 08:00:00	62
0116-0055	2017-04-25 08:15:00	247
0116-0055	2017-04-25 08:30:00	7
0116-0055	2017-04-25 08:45:00	49
0116-0055	2017-04-25 09:00:00	110
0116-0055	2017-04-25 09:15:00	195
0116-0055	2017-04-25 09:30:00	44
0116-0055	2017-04-25 09:45:00	140
0116-0055	2017-04-25 10:00:00	70
0116-0055	2017-04-25 10:15:00	0
0116-0055	2017-04-25 10:30:00	178
0116-0055	2017-04-25 10:45:00	152
0116-0055	2017-04-25 11:00:00	187
0116-0055	2017-04-25 11:15:00	4
0116-0055	2017-04-25 11:30:00	19
0116-0055	2017-04-25 11:45:00	155
0116-0055	2017-04-25 12:00:00	179
0116-0055	2017-04-25 12:15:00	111
0116-0055	2017-04-25 12:30:00	0
0116-0055	2017-04-25 12:45:00	112
0116-0055	2017-04-25 13:00:00	275
0116-0055	2017-04-25 13:15:00	0
0116-0055	2017-04-25 13:30:00	155
0116-0055	2017-04-25 13:45:00	39
0116-0055	2017-04-25 14:00:00	447
0116-0055	2017-04-25 14:15:00	403
0116-0055	2017-04-25 14:30:00	268
0116-0055	2017-04-25 14:45:00	21
0116-0055	2017-04-25 15:00:00	0
0116-0055	2017-04-25 15:15:00	0
0116-0055	2017-04-25 15:30:00	0
0116-0055	2017-04-25 15:45:00	0
0116-0055	2017-04-25 16:00:00	247
0116-0055	2017-04-25 16:15:00	306
0116-0055	2017-04-25 16:30:00	289
0116-0055	2017-04-25 16:45:00	0
0116-0055	2017-04-25 17:00:00	196
0116-0055	2017-04-25 17:15:00	79
0116-0055	2017-04-25 17:30:00	80
0116-0055	2017-04-25 17:45:00	228
0116-0055	2017-04-25 18:00:00	125
0116-0055	2017-04-25 18:15:00	198
0116-0055	2017-04-25 18:30:00	13
0116-0055	2017-04-25 18:45:00	253
0116-0055	2017-04-25 19:00:00	10
0116-0055	2017-04-25 19:15:00	107
0116-0055	2017-04-25 19:30:00	498
0116-0055	2017-04-25 19:45:00	31
0116-0055	2017-04-25 20:00:00	82
0116-0055	2017-04-25 20:15:00	138
0116-0055	2017-04-25 20:30:00	19
0116-0055	2017-04-25 20:45:00	774
0116-0055	2017-04-25 21:00:00	185
0116-0055	2017-04-25 21:15:00	18
0116-0055	2017-04-25 21:30:00	0
0116-0055	2017-04-25 21:45:00	0
0116-0055	2017-04-25 22:00:00	0
0116-0055	2017-04-25 22:15:00	0
0116-0055	2017-04-25 22:30:00	0
0116-0055	2017-04-25 22:45:00	0
0116-0055	2017-04-25 23:00:00	0
0116-0055	2017-04-25 23:15:00	0
0116-0055	2017-04-25 23:30:00	0
0116-0055	2017-04-25 23:45:00	0
0116-0055	2017-04-26 00:00:00	0
0116-0055	2017-04-26 00:15:00	0
0116-0055	2017-04-26 00:30:00	0
0116-0055	2017-04-26 00:45:00	0
0116-0055	2017-04-26 01:00:00	0
0116-0055	2017-04-26 01:15:00	5
0116-0055	2017-04-26 01:30:00	0
0116-0055	2017-04-26 01:45:00	0
0116-0055	2017-04-26 02:00:00	0
0116-0055	2017-04-26 02:15:00	0
0116-0055	2017-04-26 02:30:00	0
0116-0055	2017-04-26 02:45:00	23
0116-0055	2017-04-26 03:00:00	116
0116-0055	2017-04-26 03:15:00	0
0116-0055	2017-04-26 03:30:00	0
0116-0055	2017-04-26 03:45:00	0
0116-0055	2017-04-26 04:00:00	0
0116-0055	2017-04-26 04:15:00	0
0116-0055	2017-04-26 04:30:00	0
0116-0055	2017-04-26 04:45:00	0
0116-0055	2017-04-26 05:00:00	0
0116-0055	2017-04-26 05:15:00	5
0116-0055	2017-04-26 05:30:00	0
0116-0055	2017-04-26 05:45:00	0
0116-0055	2017-04-26 06:00:00	0
0116-0055	2017-04-26 06:15:00	0
0116-0055	2017-04-26 06:30:00	0
0116-0055	2017-04-26 06:45:00	115
0116-0055	2017-04-26 07:00:00	60
0116-0055	2017-04-26 07:15:00	209
0116-0055	2017-04-26 07:30:00	419
0116-0055	2017-04-26 07:45:00	0
0116-0055	2017-04-26 08:00:00	133
0116-0055	2017-04-26 08:15:00	276
0116-0055	2017-04-26 08:30:00	92
0116-0055	2017-04-26 08:45:00	0
0116-0055	2017-04-26 09:00:00	0
0116-0055	2017-04-26 09:15:00	200
0116-0055	2017-04-26 09:30:00	0
0116-0055	2017-04-26 09:45:00	252
0116-0055	2017-04-26 10:00:00	0
0116-0055	2017-04-26 10:15:00	303
0116-0055	2017-04-26 10:30:00	0
0116-0055	2017-04-26 10:45:00	0
0116-0055	2017-04-26 11:00:00	59
0116-0055	2017-04-26 11:15:00	398
0116-0055	2017-04-26 11:30:00	359
0116-0055	2017-04-26 11:45:00	143
0116-0055	2017-04-26 12:00:00	0
0116-0055	2017-04-26 12:15:00	0
0116-0055	2017-04-26 12:30:00	0
0116-0055	2017-04-26 12:45:00	0
0116-0055	2017-04-26 13:00:00	0
0116-0055	2017-04-26 13:15:00	0
0116-0055	2017-04-26 13:30:00	0
0116-0055	2017-04-26 13:45:00	0
0116-0055	2017-04-26 14:00:00	0
0116-0055	2017-04-26 14:15:00	0
0116-0055	2017-04-26 14:30:00	0
0116-0055	2017-04-26 14:45:00	0
0116-0055	2017-04-26 15:00:00	0
0116-0055	2017-04-26 15:15:00	0
0116-0055	2017-04-26 15:30:00	0
0116-0055	2017-04-26 15:45:00	0
0116-0055	2017-04-26 16:00:00	0
0116-0055	2017-04-26 16:15:00	0
0116-0055	2017-04-26 16:30:00	0
0116-0055	2017-04-26 16:45:00	0
0116-0055	2017-04-26 17:00:00	0
0116-0055	2017-04-26 17:15:00	0
0116-0055	2017-04-26 17:30:00	0
0116-0055	2017-04-26 17:45:00	0
0116-0055	2017-04-26 18:00:00	0
0116-0055	2017-04-26 18:15:00	0
0116-0055	2017-04-26 18:30:00	0
0116-0055	2017-04-26 18:45:00	0
0116-0055	2017-04-26 19:00:00	0
0116-0055	2017-04-26 19:15:00	0
0116-0055	2017-04-26 19:30:00	0
0116-0055	2017-04-26 19:45:00	0
0116-0055	2017-04-26 20:00:00	0
0116-0055	2017-04-26 20:15:00	0
0116-0055	2017-04-26 20:30:00	0
0116-0055	2017-04-26 20:45:00	0
0116-0055	2017-04-26 21:00:00	0
0116-0055	2017-04-26 21:15:00	0
0116-0055	2017-04-26 21:30:00	0
0116-0055	2017-04-26 21:45:00	0
0116-0055	2017-04-26 22:00:00	0
0116-0055	2017-04-26 22:15:00	0
0116-0055	2017-04-26 22:30:00	0
0116-0055	2017-04-26 22:45:00	0
0116-0055	2017-04-26 23:00:00	0
0116-0055	2017-04-26 23:15:00	0
0116-0055	2017-04-26 23:30:00	0
0116-0055	2017-04-26 23:45:00	0
