## Supplementary Data 2 for "Digital phenotyping by consumer wearables identifies sleep-associated markers of cardiovascular disease risk and biological aging": ActivityTable_0116-0060-NHC.tsv

0116-0060	2017-05-03 00:00:00	0
0116-0060	2017-05-03 00:15:00	0
0116-0060	2017-05-03 00:30:00	0
0116-0060	2017-05-03 00:45:00	0
0116-0060	2017-05-03 01:00:00	0
0116-0060	2017-05-03 01:15:00	0
0116-0060	2017-05-03 01:30:00	0
0116-0060	2017-05-03 01:45:00	0
0116-0060	2017-05-03 02:00:00	0
0116-0060	2017-05-03 02:15:00	0
0116-0060	2017-05-03 02:30:00	0
0116-0060	2017-05-03 02:45:00	0
0116-0060	2017-05-03 03:00:00	0
0116-0060	2017-05-03 03:15:00	0
0116-0060	2017-05-03 03:30:00	0
0116-0060	2017-05-03 03:45:00	0
0116-0060	2017-05-03 04:00:00	0
0116-0060	2017-05-03 04:15:00	0
0116-0060	2017-05-03 04:30:00	0
0116-0060	2017-05-03 04:45:00	0
0116-0060	2017-05-03 05:00:00	0
0116-0060	2017-05-03 05:15:00	0
0116-0060	2017-05-03 05:30:00	0
0116-0060	2017-05-03 05:45:00	0
0116-0060	2017-05-03 06:00:00	0
0116-0060	2017-05-03 06:15:00	0
0116-0060	2017-05-03 06:30:00	0
0116-0060	2017-05-03 06:45:00	0
0116-0060	2017-05-03 07:00:00	0
0116-0060	2017-05-03 07:15:00	0
0116-0060	2017-05-03 07:30:00	0
0116-0060	2017-05-03 07:45:00	0
0116-0060	2017-05-03 08:00:00	0
0116-0060	2017-05-03 08:15:00	0
0116-0060	2017-05-03 08:30:00	0
0116-0060	2017-05-03 08:45:00	0
0116-0060	2017-05-03 09:00:00	0
0116-0060	2017-05-03 09:15:00	0
0116-0060	2017-05-03 09:30:00	0
0116-0060	2017-05-03 09:45:00	0
0116-0060	2017-05-03 10:00:00	0
0116-0060	2017-05-03 10:15:00	7
0116-0060	2017-05-03 10:30:00	307
0116-0060	2017-05-03 10:45:00	0
0116-0060	2017-05-03 11:00:00	0
0116-0060	2017-05-03 11:15:00	32
0116-0060	2017-05-03 11:30:00	27
0116-0060	2017-05-03 11:45:00	816
0116-0060	2017-05-03 12:00:00	320
0116-0060	2017-05-03 12:15:00	583
0116-0060	2017-05-03 12:30:00	778
0116-0060	2017-05-03 12:45:00	124
0116-0060	2017-05-03 13:00:00	6
0116-0060	2017-05-03 13:15:00	142
0116-0060	2017-05-03 13:30:00	100
0116-0060	2017-05-03 13:45:00	46
0116-0060	2017-05-03 14:00:00	82
0116-0060	2017-05-03 14:15:00	27
0116-0060	2017-05-03 14:30:00	105
0116-0060	2017-05-03 14:45:00	119
0116-0060	2017-05-03 15:00:00	69
0116-0060	2017-05-03 15:15:00	0
0116-0060	2017-05-03 15:30:00	155
0116-0060	2017-05-03 15:45:00	130
0116-0060	2017-05-03 16:00:00	344
0116-0060	2017-05-03 16:15:00	12
0116-0060	2017-05-03 16:30:00	18
0116-0060	2017-05-03 16:45:00	32
0116-0060	2017-05-03 17:00:00	28
0116-0060	2017-05-03 17:15:00	143
0116-0060	2017-05-03 17:30:00	86
0116-0060	2017-05-03 17:45:00	104
0116-0060	2017-05-03 18:00:00	31
0116-0060	2017-05-03 18:15:00	0
0116-0060	2017-05-03 18:30:00	0
0116-0060	2017-05-03 18:45:00	51
0116-0060	2017-05-03 19:00:00	275
0116-0060	2017-05-03 19:15:00	13
0116-0060	2017-05-03 19:30:00	378
0116-0060	2017-05-03 19:45:00	419
0116-0060	2017-05-03 20:00:00	36
0116-0060	2017-05-03 20:15:00	50
0116-0060	2017-05-03 20:30:00	259
0116-0060	2017-05-03 20:45:00	45
0116-0060	2017-05-03 21:00:00	935
0116-0060	2017-05-03 21:15:00	383
0116-0060	2017-05-03 21:30:00	327
0116-0060	2017-05-03 21:45:00	531
0116-0060	2017-05-03 22:00:00	127
0116-0060	2017-05-03 22:15:00	658
0116-0060	2017-05-03 22:30:00	729
0116-0060	2017-05-03 22:45:00	453
0116-0060	2017-05-03 23:00:00	458
0116-0060	2017-05-03 23:15:00	55
0116-0060	2017-05-03 23:30:00	102
0116-0060	2017-05-03 23:45:00	0
0116-0060	2017-05-04 00:00:00	136
0116-0060	2017-05-04 00:15:00	289
0116-0060	2017-05-04 00:30:00	128
0116-0060	2017-05-04 00:45:00	45
0116-0060	2017-05-04 01:00:00	0
0116-0060	2017-05-04 01:15:00	82
0116-0060	2017-05-04 01:30:00	429
0116-0060	2017-05-04 01:45:00	37
0116-0060	2017-05-04 02:00:00	0
0116-0060	2017-05-04 02:15:00	0
0116-0060	2017-05-04 02:30:00	0
0116-0060	2017-05-04 02:45:00	0
0116-0060	2017-05-04 03:00:00	25
0116-0060	2017-05-04 03:15:00	0
0116-0060	2017-05-04 03:30:00	0
0116-0060	2017-05-04 03:45:00	0
0116-0060	2017-05-04 04:00:00	28
0116-0060	2017-05-04 04:15:00	0
0116-0060	2017-05-04 04:30:00	0
0116-0060	2017-05-04 04:45:00	0
0116-0060	2017-05-04 05:00:00	0
0116-0060	2017-05-04 05:15:00	0
0116-0060	2017-05-04 05:30:00	0
0116-0060	2017-05-04 05:45:00	0
0116-0060	2017-05-04 06:00:00	0
0116-0060	2017-05-04 06:15:00	88
0116-0060	2017-05-04 06:30:00	476
0116-0060	2017-05-04 06:45:00	19
0116-0060	2017-05-04 07:00:00	47
0116-0060	2017-05-04 07:15:00	7
0116-0060	2017-05-04 07:30:00	740
0116-0060	2017-05-04 07:45:00	725
0116-0060	2017-05-04 08:00:00	728
0116-0060	2017-05-04 08:15:00	542
0116-0060	2017-05-04 08:30:00	822
0116-0060	2017-05-04 08:45:00	406
0116-0060	2017-05-04 09:00:00	390
0116-0060	2017-05-04 09:15:00	81
0116-0060	2017-05-04 09:30:00	76
0116-0060	2017-05-04 09:45:00	158
0116-0060	2017-05-04 10:00:00	274
0116-0060	2017-05-04 10:15:00	0
0116-0060	2017-05-04 10:30:00	106
0116-0060	2017-05-04 10:45:00	26
0116-0060	2017-05-04 11:00:00	0
0116-0060	2017-05-04 11:15:00	21
0116-0060	2017-05-04 11:30:00	21
0116-0060	2017-05-04 11:45:00	70
0116-0060	2017-05-04 12:00:00	117
0116-0060	2017-05-04 12:15:00	20
0116-0060	2017-05-04 12:30:00	212
0116-0060	2017-05-04 12:45:00	13
0116-0060	2017-05-04 13:00:00	148
0116-0060	2017-05-04 13:15:00	0
0116-0060	2017-05-04 13:30:00	208
0116-0060	2017-05-04 13:45:00	505
0116-0060	2017-05-04 14:00:00	573
0116-0060	2017-05-04 14:15:00	676
0116-0060	2017-05-04 14:30:00	761
0116-0060	2017-05-04 14:45:00	987
0116-0060	2017-05-04 15:00:00	93
0116-0060	2017-05-04 15:15:00	424
0116-0060	2017-05-04 15:30:00	17
0116-0060	2017-05-04 15:45:00	7
0116-0060	2017-05-04 16:00:00	9
0116-0060	2017-05-04 16:15:00	101
0116-0060	2017-05-04 16:30:00	134
0116-0060	2017-05-04 16:45:00	0
0116-0060	2017-05-04 17:00:00	11
0116-0060	2017-05-04 17:15:00	169
0116-0060	2017-05-04 17:30:00	0
0116-0060	2017-05-04 17:45:00	13
0116-0060	2017-05-04 18:00:00	462
0116-0060	2017-05-04 18:15:00	94
0116-0060	2017-05-04 18:30:00	561
0116-0060	2017-05-04 18:45:00	210
0116-0060	2017-05-04 19:00:00	343
0116-0060	2017-05-04 19:15:00	178
0116-0060	2017-05-04 19:30:00	560
0116-0060	2017-05-04 19:45:00	881
0116-0060	2017-05-04 20:00:00	1118
0116-0060	2017-05-04 20:15:00	627
0116-0060	2017-05-04 20:30:00	537
0116-0060	2017-05-04 20:45:00	351
0116-0060	2017-05-04 21:00:00	135
0116-0060	2017-05-04 21:15:00	55
0116-0060	2017-05-04 21:30:00	40
0116-0060	2017-05-04 21:45:00	79
0116-0060	2017-05-04 22:00:00	953
0116-0060	2017-05-04 22:15:00	131
0116-0060	2017-05-04 22:30:00	308
0116-0060	2017-05-04 22:45:00	377
0116-0060	2017-05-04 23:00:00	116
0116-0060	2017-05-04 23:15:00	222
0116-0060	2017-05-04 23:30:00	443
0116-0060	2017-05-04 23:45:00	211
0116-0060	2017-05-05 00:00:00	165
0116-0060	2017-05-05 00:15:00	72
0116-0060	2017-05-05 00:30:00	91
0116-0060	2017-05-05 00:45:00	17
0116-0060	2017-05-05 01:00:00	0
0116-0060	2017-05-05 01:15:00	0
0116-0060	2017-05-05 01:30:00	0
0116-0060	2017-05-05 01:45:00	0
0116-0060	2017-05-05 02:00:00	0
0116-0060	2017-05-05 02:15:00	20
0116-0060	2017-05-05 02:30:00	0
0116-0060	2017-05-05 02:45:00	0
0116-0060	2017-05-05 03:00:00	9
0116-0060	2017-05-05 03:15:00	0
0116-0060	2017-05-05 03:30:00	0
0116-0060	2017-05-05 03:45:00	0
0116-0060	2017-05-05 04:00:00	0
0116-0060	2017-05-05 04:15:00	0
0116-0060	2017-05-05 04:30:00	0
0116-0060	2017-05-05 04:45:00	0
0116-0060	2017-05-05 05:00:00	0
0116-0060	2017-05-05 05:15:00	0
0116-0060	2017-05-05 05:30:00	0
0116-0060	2017-05-05 05:45:00	0
0116-0060	2017-05-05 06:00:00	0
0116-0060	2017-05-05 06:15:00	10
0116-0060	2017-05-05 06:30:00	337
0116-0060	2017-05-05 06:45:00	7
0116-0060	2017-05-05 07:00:00	30
0116-0060	2017-05-05 07:15:00	65
0116-0060	2017-05-05 07:30:00	987
0116-0060	2017-05-05 07:45:00	1893
0116-0060	2017-05-05 08:00:00	409
0116-0060	2017-05-05 08:15:00	512
0116-0060	2017-05-05 08:30:00	563
0116-0060	2017-05-05 08:45:00	190
0116-0060	2017-05-05 09:00:00	508
0116-0060	2017-05-05 09:15:00	0
0116-0060	2017-05-05 09:30:00	0
0116-0060	2017-05-05 09:45:00	0
0116-0060	2017-05-05 10:00:00	141
0116-0060	2017-05-05 10:15:00	85
0116-0060	2017-05-05 10:30:00	45
0116-0060	2017-05-05 10:45:00	15
0116-0060	2017-05-05 11:00:00	28
0116-0060	2017-05-05 11:15:00	0
0116-0060	2017-05-05 11:30:00	9
0116-0060	2017-05-05 11:45:00	20
0116-0060	2017-05-05 12:00:00	98
0116-0060	2017-05-05 12:15:00	1093
0116-0060	2017-05-05 12:30:00	8
0116-0060	2017-05-05 12:45:00	52
0116-0060	2017-05-05 13:00:00	755
0116-0060	2017-05-05 13:15:00	905
0116-0060	2017-05-05 13:30:00	171
0116-0060	2017-05-05 13:45:00	117
0116-0060	2017-05-05 14:00:00	0
0116-0060	2017-05-05 14:15:00	85
0116-0060	2017-05-05 14:30:00	42
0116-0060	2017-05-05 14:45:00	256
0116-0060	2017-05-05 15:00:00	8
0116-0060	2017-05-05 15:15:00	208
0116-0060	2017-05-05 15:30:00	123
0116-0060	2017-05-05 15:45:00	7
0116-0060	2017-05-05 16:00:00	45
0116-0060	2017-05-05 16:15:00	34
0116-0060	2017-05-05 16:30:00	14
0116-0060	2017-05-05 16:45:00	31
0116-0060	2017-05-05 17:00:00	13
0116-0060	2017-05-05 17:15:00	10
0116-0060	2017-05-05 17:30:00	35
0116-0060	2017-05-05 17:45:00	73
0116-0060	2017-05-05 18:00:00	349
0116-0060	2017-05-05 18:15:00	41
0116-0060	2017-05-05 18:30:00	0
0116-0060	2017-05-05 18:45:00	201
0116-0060	2017-05-05 19:00:00	239
0116-0060	2017-05-05 19:15:00	410
0116-0060	2017-05-05 19:30:00	91
0116-0060	2017-05-05 19:45:00	235
0116-0060	2017-05-05 20:00:00	734
0116-0060	2017-05-05 20:15:00	433
0116-0060	2017-05-05 20:30:00	26
0116-0060	2017-05-05 20:45:00	270
0116-0060	2017-05-05 21:00:00	10
0116-0060	2017-05-05 21:15:00	607
0116-0060	2017-05-05 21:30:00	66
0116-0060	2017-05-05 21:45:00	13
0116-0060	2017-05-05 22:00:00	451
0116-0060	2017-05-05 22:15:00	290
0116-0060	2017-05-05 22:30:00	227
0116-0060	2017-05-05 22:45:00	655
0116-0060	2017-05-05 23:00:00	615
0116-0060	2017-05-05 23:15:00	185
0116-0060	2017-05-05 23:30:00	195
0116-0060	2017-05-05 23:45:00	74
0116-0060	2017-05-06 00:00:00	95
0116-0060	2017-05-06 00:15:00	0
0116-0060	2017-05-06 00:30:00	0
0116-0060	2017-05-06 00:45:00	0
0116-0060	2017-05-06 01:00:00	38
0116-0060	2017-05-06 01:15:00	0
0116-0060	2017-05-06 01:30:00	31
0116-0060	2017-05-06 01:45:00	0
0116-0060	2017-05-06 02:00:00	0
0116-0060	2017-05-06 02:15:00	0
0116-0060	2017-05-06 02:30:00	0
0116-0060	2017-05-06 02:45:00	0
0116-0060	2017-05-06 03:00:00	0
0116-0060	2017-05-06 03:15:00	0
0116-0060	2017-05-06 03:30:00	0
0116-0060	2017-05-06 03:45:00	0
0116-0060	2017-05-06 04:00:00	0
0116-0060	2017-05-06 04:15:00	0
0116-0060	2017-05-06 04:30:00	0
0116-0060	2017-05-06 04:45:00	0
0116-0060	2017-05-06 05:00:00	0
0116-0060	2017-05-06 05:15:00	0
0116-0060	2017-05-06 05:30:00	0
0116-0060	2017-05-06 05:45:00	0
0116-0060	2017-05-06 06:00:00	0
0116-0060	2017-05-06 06:15:00	10
0116-0060	2017-05-06 06:30:00	0
0116-0060	2017-05-06 06:45:00	0
0116-0060	2017-05-06 07:00:00	0
0116-0060	2017-05-06 07:15:00	0
0116-0060	2017-05-06 07:30:00	0
0116-0060	2017-05-06 07:45:00	0
0116-0060	2017-05-06 08:00:00	32
0116-0060	2017-05-06 08:15:00	0
0116-0060	2017-05-06 08:30:00	143
0116-0060	2017-05-06 08:45:00	505
0116-0060	2017-05-06 09:00:00	425
0116-0060	2017-05-06 09:15:00	386
0116-0060	2017-05-06 09:30:00	12
0116-0060	2017-05-06 09:45:00	1394
0116-0060	2017-05-06 10:00:00	1456
0116-0060	2017-05-06 10:15:00	904
0116-0060	2017-05-06 10:30:00	214
0116-0060	2017-05-06 10:45:00	510
0116-0060	2017-05-06 11:00:00	537
0116-0060	2017-05-06 11:15:00	180
0116-0060	2017-05-06 11:30:00	129
0116-0060	2017-05-06 11:45:00	882
0116-0060	2017-05-06 12:00:00	901
0116-0060	2017-05-06 12:15:00	887
0116-0060	2017-05-06 12:30:00	763
0116-0060	2017-05-06 12:45:00	681
0116-0060	2017-05-06 13:00:00	743
0116-0060	2017-05-06 13:15:00	458
0116-0060	2017-05-06 13:30:00	494
0116-0060	2017-05-06 13:45:00	414
0116-0060	2017-05-06 14:00:00	467
0116-0060	2017-05-06 14:15:00	566
0116-0060	2017-05-06 14:30:00	752
0116-0060	2017-05-06 14:45:00	731
0116-0060	2017-05-06 15:00:00	389
0116-0060	2017-05-06 15:15:00	311
0116-0060	2017-05-06 15:30:00	553
0116-0060	2017-05-06 15:45:00	452
0116-0060	2017-05-06 16:00:00	531
0116-0060	2017-05-06 16:15:00	430
0116-0060	2017-05-06 16:30:00	544
0116-0060	2017-05-06 16:45:00	747
0116-0060	2017-05-06 17:00:00	277
0116-0060	2017-05-06 17:15:00	22
0116-0060	2017-05-06 17:30:00	117
0116-0060	2017-05-06 17:45:00	30
0116-0060	2017-05-06 18:00:00	14
0116-0060	2017-05-06 18:15:00	779
0116-0060	2017-05-06 18:30:00	538
0116-0060	2017-05-06 18:45:00	125
0116-0060	2017-05-06 19:00:00	421
0116-0060	2017-05-06 19:15:00	482
0116-0060	2017-05-06 19:30:00	7
0116-0060	2017-05-06 19:45:00	311
0116-0060	2017-05-06 20:00:00	0
0116-0060	2017-05-06 20:15:00	0
0116-0060	2017-05-06 20:30:00	0
0116-0060	2017-05-06 20:45:00	0
0116-0060	2017-05-06 21:00:00	0
0116-0060	2017-05-06 21:15:00	0
0116-0060	2017-05-06 21:30:00	0
0116-0060	2017-05-06 21:45:00	0
0116-0060	2017-05-06 22:00:00	174
0116-0060	2017-05-06 22:15:00	104
0116-0060	2017-05-06 22:30:00	15
0116-0060	2017-05-06 22:45:00	0
0116-0060	2017-05-06 23:00:00	0
0116-0060	2017-05-06 23:15:00	0
0116-0060	2017-05-06 23:30:00	0
0116-0060	2017-05-06 23:45:00	0
0116-0060	2017-05-07 00:00:00	0
0116-0060	2017-05-07 00:15:00	0
0116-0060	2017-05-07 00:30:00	0
0116-0060	2017-05-07 00:45:00	0
0116-0060	2017-05-07 01:00:00	0
0116-0060	2017-05-07 01:15:00	0
0116-0060	2017-05-07 01:30:00	0
0116-0060	2017-05-07 01:45:00	0
0116-0060	2017-05-07 02:00:00	0
0116-0060	2017-05-07 02:15:00	0
0116-0060	2017-05-07 02:30:00	0
0116-0060	2017-05-07 02:45:00	0
0116-0060	2017-05-07 03:00:00	0
0116-0060	2017-05-07 03:15:00	0
0116-0060	2017-05-07 03:30:00	0
0116-0060	2017-05-07 03:45:00	0
0116-0060	2017-05-07 04:00:00	0
0116-0060	2017-05-07 04:15:00	0
0116-0060	2017-05-07 04:30:00	7
0116-0060	2017-05-07 04:45:00	0
0116-0060	2017-05-07 05:00:00	17
0116-0060	2017-05-07 05:15:00	0
0116-0060	2017-05-07 05:30:00	0
0116-0060	2017-05-07 05:45:00	0
0116-0060	2017-05-07 06:00:00	0
0116-0060	2017-05-07 06:15:00	107
0116-0060	2017-05-07 06:30:00	241
0116-0060	2017-05-07 06:45:00	95
0116-0060	2017-05-07 07:00:00	28
0116-0060	2017-05-07 07:15:00	129
0116-0060	2017-05-07 07:30:00	361
0116-0060	2017-05-07 07:45:00	576
0116-0060	2017-05-07 08:00:00	570
0116-0060	2017-05-07 08:15:00	749
0116-0060	2017-05-07 08:30:00	858
0116-0060	2017-05-07 08:45:00	1124
0116-0060	2017-05-07 09:00:00	542
0116-0060	2017-05-07 09:15:00	1105
0116-0060	2017-05-07 09:30:00	836
0116-0060	2017-05-07 09:45:00	686
0116-0060	2017-05-07 10:00:00	13
0116-0060	2017-05-07 10:15:00	301
0116-0060	2017-05-07 10:30:00	410
0116-0060	2017-05-07 10:45:00	73
0116-0060	2017-05-07 11:00:00	88
0116-0060	2017-05-07 11:15:00	25
0116-0060	2017-05-07 11:30:00	0
0116-0060	2017-05-07 11:45:00	60
0116-0060	2017-05-07 12:00:00	772
0116-0060	2017-05-07 12:15:00	0
0116-0060	2017-05-07 12:30:00	9
0116-0060	2017-05-07 12:45:00	23
0116-0060	2017-05-07 13:00:00	274
0116-0060	2017-05-07 13:15:00	165
0116-0060	2017-05-07 13:30:00	10
0116-0060	2017-05-07 13:45:00	1250
0116-0060	2017-05-07 14:00:00	404
0116-0060	2017-05-07 14:15:00	187
0116-0060	2017-05-07 14:30:00	299
0116-0060	2017-05-07 14:45:00	610
0116-0060	2017-05-07 15:00:00	322
0116-0060	2017-05-07 15:15:00	601
0116-0060	2017-05-07 15:30:00	492
0116-0060	2017-05-07 15:45:00	688
0116-0060	2017-05-07 16:00:00	5
0116-0060	2017-05-07 16:15:00	5
0116-0060	2017-05-07 16:30:00	617
0116-0060	2017-05-07 16:45:00	522
0116-0060	2017-05-07 17:00:00	389
0116-0060	2017-05-07 17:15:00	428
0116-0060	2017-05-07 17:30:00	896
0116-0060	2017-05-07 17:45:00	1216
0116-0060	2017-05-07 18:00:00	969
0116-0060	2017-05-07 18:15:00	1062
0116-0060	2017-05-07 18:30:00	106
0116-0060	2017-05-07 18:45:00	308
0116-0060	2017-05-07 19:00:00	429
0116-0060	2017-05-07 19:15:00	125
0116-0060	2017-05-07 19:30:00	106
0116-0060	2017-05-07 19:45:00	28
0116-0060	2017-05-07 20:00:00	119
0116-0060	2017-05-07 20:15:00	107
0116-0060	2017-05-07 20:30:00	751
0116-0060	2017-05-07 20:45:00	433
0116-0060	2017-05-07 21:00:00	396
0116-0060	2017-05-07 21:15:00	0
0116-0060	2017-05-07 21:30:00	153
0116-0060	2017-05-07 21:45:00	225
0116-0060	2017-05-07 22:00:00	0
0116-0060	2017-05-07 22:15:00	0
0116-0060	2017-05-07 22:30:00	0
0116-0060	2017-05-07 22:45:00	7
0116-0060	2017-05-07 23:00:00	225
0116-0060	2017-05-07 23:15:00	0
0116-0060	2017-05-07 23:30:00	5
0116-0060	2017-05-07 23:45:00	37
0116-0060	2017-05-08 00:00:00	0
0116-0060	2017-05-08 00:15:00	0
0116-0060	2017-05-08 00:30:00	0
0116-0060	2017-05-08 00:45:00	20
0116-0060	2017-05-08 01:00:00	0
0116-0060	2017-05-08 01:15:00	0
0116-0060	2017-05-08 01:30:00	50
0116-0060	2017-05-08 01:45:00	0
0116-0060	2017-05-08 02:00:00	0
0116-0060	2017-05-08 02:15:00	0
0116-0060	2017-05-08 02:30:00	0
0116-0060	2017-05-08 02:45:00	0
0116-0060	2017-05-08 03:00:00	0
0116-0060	2017-05-08 03:15:00	4
0116-0060	2017-05-08 03:30:00	0
0116-0060	2017-05-08 03:45:00	7
0116-0060	2017-05-08 04:00:00	9
0116-0060	2017-05-08 04:15:00	0
0116-0060	2017-05-08 04:30:00	0
0116-0060	2017-05-08 04:45:00	0
0116-0060	2017-05-08 05:00:00	0
0116-0060	2017-05-08 05:15:00	0
0116-0060	2017-05-08 05:30:00	94
0116-0060	2017-05-08 05:45:00	0
0116-0060	2017-05-08 06:00:00	71
0116-0060	2017-05-08 06:15:00	191
0116-0060	2017-05-08 06:30:00	0
0116-0060	2017-05-08 06:45:00	0
0116-0060	2017-05-08 07:00:00	23
0116-0060	2017-05-08 07:15:00	351
0116-0060	2017-05-08 07:30:00	771
0116-0060	2017-05-08 07:45:00	1920
0116-0060	2017-05-08 08:00:00	320
0116-0060	2017-05-08 08:15:00	433
0116-0060	2017-05-08 08:30:00	662
0116-0060	2017-05-08 08:45:00	149
0116-0060	2017-05-08 09:00:00	517
0116-0060	2017-05-08 09:15:00	21
0116-0060	2017-05-08 09:30:00	71
0116-0060	2017-05-08 09:45:00	42
0116-0060	2017-05-08 10:00:00	75
0116-0060	2017-05-08 10:15:00	162
0116-0060	2017-05-08 10:30:00	65
0116-0060	2017-05-08 10:45:00	60
0116-0060	2017-05-08 11:00:00	137
0116-0060	2017-05-08 11:15:00	86
0116-0060	2017-05-08 11:30:00	12
0116-0060	2017-05-08 11:45:00	80
0116-0060	2017-05-08 12:00:00	33
0116-0060	2017-05-08 12:15:00	43
0116-0060	2017-05-08 12:30:00	141
0116-0060	2017-05-08 12:45:00	59
0116-0060	2017-05-08 13:00:00	691
0116-0060	2017-05-08 13:15:00	39
0116-0060	2017-05-08 13:30:00	547
0116-0060	2017-05-08 13:45:00	96
0116-0060	2017-05-08 14:00:00	178
0116-0060	2017-05-08 14:15:00	30
0116-0060	2017-05-08 14:30:00	53
0116-0060	2017-05-08 14:45:00	128
0116-0060	2017-05-08 15:00:00	250
0116-0060	2017-05-08 15:15:00	0
0116-0060	2017-05-08 15:30:00	19
0116-0060	2017-05-08 15:45:00	122
0116-0060	2017-05-08 16:00:00	12
0116-0060	2017-05-08 16:15:00	62
0116-0060	2017-05-08 16:30:00	343
0116-0060	2017-05-08 16:45:00	18
0116-0060	2017-05-08 17:00:00	137
0116-0060	2017-05-08 17:15:00	404
0116-0060	2017-05-08 17:30:00	71
0116-0060	2017-05-08 17:45:00	0
0116-0060	2017-05-08 18:00:00	30
0116-0060	2017-05-08 18:15:00	52
0116-0060	2017-05-08 18:30:00	98
0116-0060	2017-05-08 18:45:00	254
0116-0060	2017-05-08 19:00:00	16
0116-0060	2017-05-08 19:15:00	258
0116-0060	2017-05-08 19:30:00	49
0116-0060	2017-05-08 19:45:00	0
0116-0060	2017-05-08 20:00:00	78
0116-0060	2017-05-08 20:15:00	353
0116-0060	2017-05-08 20:30:00	220
0116-0060	2017-05-08 20:45:00	215
0116-0060	2017-05-08 21:00:00	524
0116-0060	2017-05-08 21:15:00	427
0116-0060	2017-05-08 21:30:00	411
0116-0060	2017-05-08 21:45:00	0
0116-0060	2017-05-08 22:00:00	0
0116-0060	2017-05-08 22:15:00	0
0116-0060	2017-05-08 22:30:00	0
0116-0060	2017-05-08 22:45:00	0
0116-0060	2017-05-08 23:00:00	0
0116-0060	2017-05-08 23:15:00	0
0116-0060	2017-05-08 23:30:00	0
0116-0060	2017-05-08 23:45:00	0
