## Supplementary Data 2 for "Digital phenotyping by consumer wearables identifies sleep-associated markers of cardiovascular disease risk and biological aging": ActivityTable_0116-0061-NHC.tsv

0116-0061	2017-02-02 00:00:00	0
0116-0061	2017-02-02 00:15:00	0
0116-0061	2017-02-02 00:30:00	0
0116-0061	2017-02-02 00:45:00	0
0116-0061	2017-02-02 01:00:00	0
0116-0061	2017-02-02 01:15:00	0
0116-0061	2017-02-02 01:30:00	0
0116-0061	2017-02-02 01:45:00	0
0116-0061	2017-02-02 02:00:00	0
0116-0061	2017-02-02 02:15:00	0
0116-0061	2017-02-02 02:30:00	0
0116-0061	2017-02-02 02:45:00	0
0116-0061	2017-02-02 03:00:00	0
0116-0061	2017-02-02 03:15:00	0
0116-0061	2017-02-02 03:30:00	0
0116-0061	2017-02-02 03:45:00	0
0116-0061	2017-02-02 04:00:00	0
0116-0061	2017-02-02 04:15:00	0
0116-0061	2017-02-02 04:30:00	0
0116-0061	2017-02-02 04:45:00	0
0116-0061	2017-02-02 05:00:00	0
0116-0061	2017-02-02 05:15:00	0
0116-0061	2017-02-02 05:30:00	0
0116-0061	2017-02-02 05:45:00	0
0116-0061	2017-02-02 06:00:00	0
0116-0061	2017-02-02 06:15:00	0
0116-0061	2017-02-02 06:30:00	0
0116-0061	2017-02-02 06:45:00	0
0116-0061	2017-02-02 07:00:00	0
0116-0061	2017-02-02 07:15:00	0
0116-0061	2017-02-02 07:30:00	0
0116-0061	2017-02-02 07:45:00	0
0116-0061	2017-02-02 08:00:00	0
0116-0061	2017-02-02 08:15:00	0
0116-0061	2017-02-02 08:30:00	0
0116-0061	2017-02-02 08:45:00	0
0116-0061	2017-02-02 09:00:00	0
0116-0061	2017-02-02 09:15:00	0
0116-0061	2017-02-02 09:30:00	0
0116-0061	2017-02-02 09:45:00	0
0116-0061	2017-02-02 10:00:00	0
0116-0061	2017-02-02 10:15:00	0
0116-0061	2017-02-02 10:30:00	0
0116-0061	2017-02-02 10:45:00	61
0116-0061	2017-02-02 11:00:00	61
0116-0061	2017-02-02 11:15:00	0
0116-0061	2017-02-02 11:30:00	51
0116-0061	2017-02-02 11:45:00	553
0116-0061	2017-02-02 12:00:00	536
0116-0061	2017-02-02 12:15:00	0
0116-0061	2017-02-02 12:30:00	990
0116-0061	2017-02-02 12:45:00	259
0116-0061	2017-02-02 13:00:00	95
0116-0061	2017-02-02 13:15:00	70
0116-0061	2017-02-02 13:30:00	149
0116-0061	2017-02-02 13:45:00	45
0116-0061	2017-02-02 14:00:00	0
0116-0061	2017-02-02 14:15:00	17
0116-0061	2017-02-02 14:30:00	93
0116-0061	2017-02-02 14:45:00	0
0116-0061	2017-02-02 15:00:00	770
0116-0061	2017-02-02 15:15:00	759
0116-0061	2017-02-02 15:30:00	134
0116-0061	2017-02-02 15:45:00	0
0116-0061	2017-02-02 16:00:00	0
0116-0061	2017-02-02 16:15:00	0
0116-0061	2017-02-02 16:30:00	0
0116-0061	2017-02-02 16:45:00	8
0116-0061	2017-02-02 17:00:00	26
0116-0061	2017-02-02 17:15:00	278
0116-0061	2017-02-02 17:30:00	622
0116-0061	2017-02-02 17:45:00	851
0116-0061	2017-02-02 18:00:00	288
0116-0061	2017-02-02 18:15:00	378
0116-0061	2017-02-02 18:30:00	25
0116-0061	2017-02-02 18:45:00	0
0116-0061	2017-02-02 19:00:00	20
0116-0061	2017-02-02 19:15:00	6
0116-0061	2017-02-02 19:30:00	54
0116-0061	2017-02-02 19:45:00	134
0116-0061	2017-02-02 20:00:00	82
0116-0061	2017-02-02 20:15:00	113
0116-0061	2017-02-02 20:30:00	280
0116-0061	2017-02-02 20:45:00	313
0116-0061	2017-02-02 21:00:00	110
0116-0061	2017-02-02 21:15:00	40
0116-0061	2017-02-02 21:30:00	41
0116-0061	2017-02-02 21:45:00	0
0116-0061	2017-02-02 22:00:00	0
0116-0061	2017-02-02 22:15:00	397
0116-0061	2017-02-02 22:30:00	427
0116-0061	2017-02-02 22:45:00	84
0116-0061	2017-02-02 23:00:00	58
0116-0061	2017-02-02 23:15:00	0
0116-0061	2017-02-02 23:30:00	0
0116-0061	2017-02-02 23:45:00	0
0116-0061	2017-02-03 00:00:00	105
0116-0061	2017-02-03 00:15:00	148
0116-0061	2017-02-03 00:30:00	90
0116-0061	2017-02-03 00:45:00	0
0116-0061	2017-02-03 01:00:00	0
0116-0061	2017-02-03 01:15:00	0
0116-0061	2017-02-03 01:30:00	0
0116-0061	2017-02-03 01:45:00	0
0116-0061	2017-02-03 02:00:00	0
0116-0061	2017-02-03 02:15:00	0
0116-0061	2017-02-03 02:30:00	0
0116-0061	2017-02-03 02:45:00	0
0116-0061	2017-02-03 03:00:00	0
0116-0061	2017-02-03 03:15:00	0
0116-0061	2017-02-03 03:30:00	0
0116-0061	2017-02-03 03:45:00	0
0116-0061	2017-02-03 04:00:00	0
0116-0061	2017-02-03 04:15:00	0
0116-0061	2017-02-03 04:30:00	0
0116-0061	2017-02-03 04:45:00	0
0116-0061	2017-02-03 05:00:00	0
0116-0061	2017-02-03 05:15:00	0
0116-0061	2017-02-03 05:30:00	0
0116-0061	2017-02-03 05:45:00	0
0116-0061	2017-02-03 06:00:00	0
0116-0061	2017-02-03 06:15:00	0
0116-0061	2017-02-03 06:30:00	0
0116-0061	2017-02-03 06:45:00	0
0116-0061	2017-02-03 07:00:00	0
0116-0061	2017-02-03 07:15:00	0
0116-0061	2017-02-03 07:30:00	17
0116-0061	2017-02-03 07:45:00	0
0116-0061	2017-02-03 08:00:00	173
0116-0061	2017-02-03 08:15:00	113
0116-0061	2017-02-03 08:30:00	44
0116-0061	2017-02-03 08:45:00	250
0116-0061	2017-02-03 09:00:00	88
0116-0061	2017-02-03 09:15:00	0
0116-0061	2017-02-03 09:30:00	0
0116-0061	2017-02-03 09:45:00	9
0116-0061	2017-02-03 10:00:00	0
0116-0061	2017-02-03 10:15:00	34
0116-0061	2017-02-03 10:30:00	69
0116-0061	2017-02-03 10:45:00	170
0116-0061	2017-02-03 11:00:00	13
0116-0061	2017-02-03 11:15:00	155
0116-0061	2017-02-03 11:30:00	125
0116-0061	2017-02-03 11:45:00	37
0116-0061	2017-02-03 12:00:00	269
0116-0061	2017-02-03 12:15:00	4
0116-0061	2017-02-03 12:30:00	78
0116-0061	2017-02-03 12:45:00	5
0116-0061	2017-02-03 13:00:00	20
0116-0061	2017-02-03 13:15:00	8
0116-0061	2017-02-03 13:30:00	47
0116-0061	2017-02-03 13:45:00	18
0116-0061	2017-02-03 14:00:00	10
0116-0061	2017-02-03 14:15:00	7
0116-0061	2017-02-03 14:30:00	61
0116-0061	2017-02-03 14:45:00	117
0116-0061	2017-02-03 15:00:00	68
0116-0061	2017-02-03 15:15:00	8
0116-0061	2017-02-03 15:30:00	60
0116-0061	2017-02-03 15:45:00	4
0116-0061	2017-02-03 16:00:00	35
0116-0061	2017-02-03 16:15:00	125
0116-0061	2017-02-03 16:30:00	0
0116-0061	2017-02-03 16:45:00	0
0116-0061	2017-02-03 17:00:00	85
0116-0061	2017-02-03 17:15:00	54
0116-0061	2017-02-03 17:30:00	21
0116-0061	2017-02-03 17:45:00	17
0116-0061	2017-02-03 18:00:00	105
0116-0061	2017-02-03 18:15:00	621
0116-0061	2017-02-03 18:30:00	325
0116-0061	2017-02-03 18:45:00	134
0116-0061	2017-02-03 19:00:00	15
0116-0061	2017-02-03 19:15:00	157
0116-0061	2017-02-03 19:30:00	46
0116-0061	2017-02-03 19:45:00	194
0116-0061	2017-02-03 20:00:00	0
0116-0061	2017-02-03 20:15:00	777
0116-0061	2017-02-03 20:30:00	589
0116-0061	2017-02-03 20:45:00	87
0116-0061	2017-02-03 21:00:00	0
0116-0061	2017-02-03 21:15:00	0
0116-0061	2017-02-03 21:30:00	0
0116-0061	2017-02-03 21:45:00	0
0116-0061	2017-02-03 22:00:00	27
0116-0061	2017-02-03 22:15:00	186
0116-0061	2017-02-03 22:30:00	474
0116-0061	2017-02-03 22:45:00	767
0116-0061	2017-02-03 23:00:00	24
0116-0061	2017-02-03 23:15:00	0
0116-0061	2017-02-03 23:30:00	0
0116-0061	2017-02-03 23:45:00	159
0116-0061	2017-02-04 00:00:00	0
0116-0061	2017-02-04 00:15:00	0
0116-0061	2017-02-04 00:30:00	0
0116-0061	2017-02-04 00:45:00	0
0116-0061	2017-02-04 01:00:00	0
0116-0061	2017-02-04 01:15:00	8
0116-0061	2017-02-04 01:30:00	0
0116-0061	2017-02-04 01:45:00	0
0116-0061	2017-02-04 02:00:00	0
0116-0061	2017-02-04 02:15:00	0
0116-0061	2017-02-04 02:30:00	0
0116-0061	2017-02-04 02:45:00	0
0116-0061	2017-02-04 03:00:00	0
0116-0061	2017-02-04 03:15:00	7
0116-0061	2017-02-04 03:30:00	14
0116-0061	2017-02-04 03:45:00	0
0116-0061	2017-02-04 04:00:00	0
0116-0061	2017-02-04 04:15:00	0
0116-0061	2017-02-04 04:30:00	0
0116-0061	2017-02-04 04:45:00	0
0116-0061	2017-02-04 05:00:00	0
0116-0061	2017-02-04 05:15:00	0
0116-0061	2017-02-04 05:30:00	0
0116-0061	2017-02-04 05:45:00	0
0116-0061	2017-02-04 06:00:00	0
0116-0061	2017-02-04 06:15:00	0
0116-0061	2017-02-04 06:30:00	0
0116-0061	2017-02-04 06:45:00	14
0116-0061	2017-02-04 07:00:00	0
0116-0061	2017-02-04 07:15:00	0
0116-0061	2017-02-04 07:30:00	0
0116-0061	2017-02-04 07:45:00	0
0116-0061	2017-02-04 08:00:00	48
0116-0061	2017-02-04 08:15:00	0
0116-0061	2017-02-04 08:30:00	6
0116-0061	2017-02-04 08:45:00	307
0116-0061	2017-02-04 09:00:00	130
0116-0061	2017-02-04 09:15:00	0
0116-0061	2017-02-04 09:30:00	81
0116-0061	2017-02-04 09:45:00	33
0116-0061	2017-02-04 10:00:00	211
0116-0061	2017-02-04 10:15:00	51
0116-0061	2017-02-04 10:30:00	0
0116-0061	2017-02-04 10:45:00	25
0116-0061	2017-02-04 11:00:00	168
0116-0061	2017-02-04 11:15:00	70
0116-0061	2017-02-04 11:30:00	116
0116-0061	2017-02-04 11:45:00	69
0116-0061	2017-02-04 12:00:00	56
0116-0061	2017-02-04 12:15:00	32
0116-0061	2017-02-04 12:30:00	28
0116-0061	2017-02-04 12:45:00	36
0116-0061	2017-02-04 13:00:00	232
0116-0061	2017-02-04 13:15:00	662
0116-0061	2017-02-04 13:30:00	37
0116-0061	2017-02-04 13:45:00	37
0116-0061	2017-02-04 14:00:00	11
0116-0061	2017-02-04 14:15:00	57
0116-0061	2017-02-04 14:30:00	99
0116-0061	2017-02-04 14:45:00	566
0116-0061	2017-02-04 15:00:00	258
0116-0061	2017-02-04 15:15:00	56
0116-0061	2017-02-04 15:30:00	6
0116-0061	2017-02-04 15:45:00	146
0116-0061	2017-02-04 16:00:00	198
0116-0061	2017-02-04 16:15:00	57
0116-0061	2017-02-04 16:30:00	51
0116-0061	2017-02-04 16:45:00	0
0116-0061	2017-02-04 17:00:00	23
0116-0061	2017-02-04 17:15:00	326
0116-0061	2017-02-04 17:30:00	181
0116-0061	2017-02-04 17:45:00	392
0116-0061	2017-02-04 18:00:00	231
0116-0061	2017-02-04 18:15:00	222
0116-0061	2017-02-04 18:30:00	119
0116-0061	2017-02-04 18:45:00	4
0116-0061	2017-02-04 19:00:00	41
0116-0061	2017-02-04 19:15:00	0
0116-0061	2017-02-04 19:30:00	49
0116-0061	2017-02-04 19:45:00	0
0116-0061	2017-02-04 20:00:00	22
0116-0061	2017-02-04 20:15:00	24
0116-0061	2017-02-04 20:30:00	7
0116-0061	2017-02-04 20:45:00	17
0116-0061	2017-02-04 21:00:00	64
0116-0061	2017-02-04 21:15:00	104
0116-0061	2017-02-04 21:30:00	230
0116-0061	2017-02-04 21:45:00	57
0116-0061	2017-02-04 22:00:00	198
0116-0061	2017-02-04 22:15:00	31
0116-0061	2017-02-04 22:30:00	34
0116-0061	2017-02-04 22:45:00	85
0116-0061	2017-02-04 23:00:00	12
0116-0061	2017-02-04 23:15:00	0
0116-0061	2017-02-04 23:30:00	0
0116-0061	2017-02-04 23:45:00	0
0116-0061	2017-02-05 00:00:00	0
0116-0061	2017-02-05 00:15:00	0
0116-0061	2017-02-05 00:30:00	0
0116-0061	2017-02-05 00:45:00	0
0116-0061	2017-02-05 01:00:00	0
0116-0061	2017-02-05 01:15:00	0
0116-0061	2017-02-05 01:30:00	0
0116-0061	2017-02-05 01:45:00	0
0116-0061	2017-02-05 02:00:00	0
0116-0061	2017-02-05 02:15:00	0
0116-0061	2017-02-05 02:30:00	0
0116-0061	2017-02-05 02:45:00	0
0116-0061	2017-02-05 03:00:00	0
0116-0061	2017-02-05 03:15:00	0
0116-0061	2017-02-05 03:30:00	0
0116-0061	2017-02-05 03:45:00	0
0116-0061	2017-02-05 04:00:00	0
0116-0061	2017-02-05 04:15:00	0
0116-0061	2017-02-05 04:30:00	0
0116-0061	2017-02-05 04:45:00	0
0116-0061	2017-02-05 05:00:00	0
0116-0061	2017-02-05 05:15:00	0
0116-0061	2017-02-05 05:30:00	0
0116-0061	2017-02-05 05:45:00	0
0116-0061	2017-02-05 06:00:00	0
0116-0061	2017-02-05 06:15:00	0
0116-0061	2017-02-05 06:30:00	0
0116-0061	2017-02-05 06:45:00	0
0116-0061	2017-02-05 07:00:00	0
0116-0061	2017-02-05 07:15:00	0
0116-0061	2017-02-05 07:30:00	0
0116-0061	2017-02-05 07:45:00	0
0116-0061	2017-02-05 08:00:00	0
0116-0061	2017-02-05 08:15:00	65
0116-0061	2017-02-05 08:30:00	280
0116-0061	2017-02-05 08:45:00	484
0116-0061	2017-02-05 09:00:00	213
0116-0061	2017-02-05 09:15:00	182
0116-0061	2017-02-05 09:30:00	0
0116-0061	2017-02-05 09:45:00	104
0116-0061	2017-02-05 10:00:00	184
0116-0061	2017-02-05 10:15:00	275
0116-0061	2017-02-05 10:30:00	0
0116-0061	2017-02-05 10:45:00	0
0116-0061	2017-02-05 11:00:00	0
0116-0061	2017-02-05 11:15:00	130
0116-0061	2017-02-05 11:30:00	119
0116-0061	2017-02-05 11:45:00	880
0116-0061	2017-02-05 12:00:00	150
0116-0061	2017-02-05 12:15:00	0
0116-0061	2017-02-05 12:30:00	0
0116-0061	2017-02-05 12:45:00	119
0116-0061	2017-02-05 13:00:00	1005
0116-0061	2017-02-05 13:15:00	0
0116-0061	2017-02-05 13:30:00	96
0116-0061	2017-02-05 13:45:00	354
0116-0061	2017-02-05 14:00:00	30
0116-0061	2017-02-05 14:15:00	68
0116-0061	2017-02-05 14:30:00	0
0116-0061	2017-02-05 14:45:00	294
0116-0061	2017-02-05 15:00:00	382
0116-0061	2017-02-05 15:15:00	293
0116-0061	2017-02-05 15:30:00	93
0116-0061	2017-02-05 15:45:00	269
0116-0061	2017-02-05 16:00:00	202
0116-0061	2017-02-05 16:15:00	38
0116-0061	2017-02-05 16:30:00	184
0116-0061	2017-02-05 16:45:00	110
0116-0061	2017-02-05 17:00:00	353
0116-0061	2017-02-05 17:15:00	548
0116-0061	2017-02-05 17:30:00	387
0116-0061	2017-02-05 17:45:00	339
0116-0061	2017-02-05 18:00:00	23
0116-0061	2017-02-05 18:15:00	4
0116-0061	2017-02-05 18:30:00	122
0116-0061	2017-02-05 18:45:00	185
0116-0061	2017-02-05 19:00:00	207
0116-0061	2017-02-05 19:15:00	263
0116-0061	2017-02-05 19:30:00	280
0116-0061	2017-02-05 19:45:00	277
0116-0061	2017-02-05 20:00:00	219
0116-0061	2017-02-05 20:15:00	59
0116-0061	2017-02-05 20:30:00	65
0116-0061	2017-02-05 20:45:00	52
0116-0061	2017-02-05 21:00:00	61
0116-0061	2017-02-05 21:15:00	138
0116-0061	2017-02-05 21:30:00	107
0116-0061	2017-02-05 21:45:00	273
0116-0061	2017-02-05 22:00:00	783
0116-0061	2017-02-05 22:15:00	501
0116-0061	2017-02-05 22:30:00	349
0116-0061	2017-02-05 22:45:00	225
0116-0061	2017-02-05 23:00:00	82
0116-0061	2017-02-05 23:15:00	0
0116-0061	2017-02-05 23:30:00	0
0116-0061	2017-02-05 23:45:00	0
0116-0061	2017-02-06 00:00:00	0
0116-0061	2017-02-06 00:15:00	0
0116-0061	2017-02-06 00:30:00	0
0116-0061	2017-02-06 00:45:00	0
0116-0061	2017-02-06 01:00:00	0
0116-0061	2017-02-06 01:15:00	0
0116-0061	2017-02-06 01:30:00	0
0116-0061	2017-02-06 01:45:00	0
0116-0061	2017-02-06 02:00:00	0
0116-0061	2017-02-06 02:15:00	0
0116-0061	2017-02-06 02:30:00	0
0116-0061	2017-02-06 02:45:00	0
0116-0061	2017-02-06 03:00:00	0
0116-0061	2017-02-06 03:15:00	0
0116-0061	2017-02-06 03:30:00	17
0116-0061	2017-02-06 03:45:00	6
0116-0061	2017-02-06 04:00:00	20
0116-0061	2017-02-06 04:15:00	0
0116-0061	2017-02-06 04:30:00	4
0116-0061	2017-02-06 04:45:00	0
0116-0061	2017-02-06 05:00:00	0
0116-0061	2017-02-06 05:15:00	0
0116-0061	2017-02-06 05:30:00	0
0116-0061	2017-02-06 05:45:00	0
0116-0061	2017-02-06 06:00:00	0
0116-0061	2017-02-06 06:15:00	7
0116-0061	2017-02-06 06:30:00	0
0116-0061	2017-02-06 06:45:00	0
0116-0061	2017-02-06 07:00:00	0
0116-0061	2017-02-06 07:15:00	0
0116-0061	2017-02-06 07:30:00	0
0116-0061	2017-02-06 07:45:00	0
0116-0061	2017-02-06 08:00:00	0
0116-0061	2017-02-06 08:15:00	0
0116-0061	2017-02-06 08:30:00	7
0116-0061	2017-02-06 08:45:00	217
0116-0061	2017-02-06 09:00:00	9
0116-0061	2017-02-06 09:15:00	0
0116-0061	2017-02-06 09:30:00	41
0116-0061	2017-02-06 09:45:00	83
0116-0061	2017-02-06 10:00:00	101
0116-0061	2017-02-06 10:15:00	0
0116-0061	2017-02-06 10:30:00	21
0116-0061	2017-02-06 10:45:00	0
0116-0061	2017-02-06 11:00:00	159
0116-0061	2017-02-06 11:15:00	748
0116-0061	2017-02-06 11:30:00	1537
0116-0061	2017-02-06 11:45:00	2401
0116-0061	2017-02-06 12:00:00	1213
0116-0061	2017-02-06 12:15:00	1188
0116-0061	2017-02-06 12:30:00	442
0116-0061	2017-02-06 12:45:00	187
0116-0061	2017-02-06 13:00:00	217
0116-0061	2017-02-06 13:15:00	1441
0116-0061	2017-02-06 13:30:00	729
0116-0061	2017-02-06 13:45:00	262
0116-0061	2017-02-06 14:00:00	285
0116-0061	2017-02-06 14:15:00	538
0116-0061	2017-02-06 14:30:00	653
0116-0061	2017-02-06 14:45:00	646
0116-0061	2017-02-06 15:00:00	80
0116-0061	2017-02-06 15:15:00	177
0116-0061	2017-02-06 15:30:00	270
0116-0061	2017-02-06 15:45:00	22
0116-0061	2017-02-06 16:00:00	176
0116-0061	2017-02-06 16:15:00	12
0116-0061	2017-02-06 16:30:00	0
0116-0061	2017-02-06 16:45:00	0
0116-0061	2017-02-06 17:00:00	27
0116-0061	2017-02-06 17:15:00	0
0116-0061	2017-02-06 17:30:00	0
0116-0061	2017-02-06 17:45:00	0
0116-0061	2017-02-06 18:00:00	89
0116-0061	2017-02-06 18:15:00	18
0116-0061	2017-02-06 18:30:00	0
0116-0061	2017-02-06 18:45:00	23
0116-0061	2017-02-06 19:00:00	61
0116-0061	2017-02-06 19:15:00	96
0116-0061	2017-02-06 19:30:00	140
0116-0061	2017-02-06 19:45:00	9
0116-0061	2017-02-06 20:00:00	135
0116-0061	2017-02-06 20:15:00	6
0116-0061	2017-02-06 20:30:00	15
0116-0061	2017-02-06 20:45:00	17
0116-0061	2017-02-06 21:00:00	0
0116-0061	2017-02-06 21:15:00	118
0116-0061	2017-02-06 21:30:00	148
0116-0061	2017-02-06 21:45:00	28
0116-0061	2017-02-06 22:00:00	29
0116-0061	2017-02-06 22:15:00	0
0116-0061	2017-02-06 22:30:00	0
0116-0061	2017-02-06 22:45:00	0
0116-0061	2017-02-06 23:00:00	0
0116-0061	2017-02-06 23:15:00	0
0116-0061	2017-02-06 23:30:00	0
0116-0061	2017-02-06 23:45:00	0
0116-0061	2017-02-07 00:00:00	0
0116-0061	2017-02-07 00:15:00	0
0116-0061	2017-02-07 00:30:00	0
0116-0061	2017-02-07 00:45:00	0
0116-0061	2017-02-07 01:00:00	0
0116-0061	2017-02-07 01:15:00	0
0116-0061	2017-02-07 01:30:00	65
0116-0061	2017-02-07 01:45:00	0
0116-0061	2017-02-07 02:00:00	0
0116-0061	2017-02-07 02:15:00	0
0116-0061	2017-02-07 02:30:00	0
0116-0061	2017-02-07 02:45:00	0
0116-0061	2017-02-07 03:00:00	0
0116-0061	2017-02-07 03:15:00	0
0116-0061	2017-02-07 03:30:00	0
0116-0061	2017-02-07 03:45:00	0
0116-0061	2017-02-07 04:00:00	0
0116-0061	2017-02-07 04:15:00	0
0116-0061	2017-02-07 04:30:00	0
0116-0061	2017-02-07 04:45:00	0
0116-0061	2017-02-07 05:00:00	15
0116-0061	2017-02-07 05:15:00	0
0116-0061	2017-02-07 05:30:00	0
0116-0061	2017-02-07 05:45:00	6
0116-0061	2017-02-07 06:00:00	0
0116-0061	2017-02-07 06:15:00	183
0116-0061	2017-02-07 06:30:00	242
0116-0061	2017-02-07 06:45:00	0
0116-0061	2017-02-07 07:00:00	6
0116-0061	2017-02-07 07:15:00	19
0116-0061	2017-02-07 07:30:00	145
0116-0061	2017-02-07 07:45:00	0
0116-0061	2017-02-07 08:00:00	128
0116-0061	2017-02-07 08:15:00	26
0116-0061	2017-02-07 08:30:00	396
0116-0061	2017-02-07 08:45:00	74
0116-0061	2017-02-07 09:00:00	0
0116-0061	2017-02-07 09:15:00	192
0116-0061	2017-02-07 09:30:00	0
0116-0061	2017-02-07 09:45:00	0
0116-0061	2017-02-07 10:00:00	0
0116-0061	2017-02-07 10:15:00	0
0116-0061	2017-02-07 10:30:00	0
0116-0061	2017-02-07 10:45:00	0
0116-0061	2017-02-07 11:00:00	0
0116-0061	2017-02-07 11:15:00	121
0116-0061	2017-02-07 11:30:00	93
0116-0061	2017-02-07 11:45:00	0
0116-0061	2017-02-07 12:00:00	46
0116-0061	2017-02-07 12:15:00	41
0116-0061	2017-02-07 12:30:00	16
0116-0061	2017-02-07 12:45:00	31
0116-0061	2017-02-07 13:00:00	134
0116-0061	2017-02-07 13:15:00	56
0116-0061	2017-02-07 13:30:00	108
0116-0061	2017-02-07 13:45:00	0
0116-0061	2017-02-07 14:00:00	0
0116-0061	2017-02-07 14:15:00	0
0116-0061	2017-02-07 14:30:00	0
0116-0061	2017-02-07 14:45:00	5
0116-0061	2017-02-07 15:00:00	6
0116-0061	2017-02-07 15:15:00	186
0116-0061	2017-02-07 15:30:00	767
0116-0061	2017-02-07 15:45:00	0
0116-0061	2017-02-07 16:00:00	583
0116-0061	2017-02-07 16:15:00	584
0116-0061	2017-02-07 16:30:00	0
0116-0061	2017-02-07 16:45:00	0
0116-0061	2017-02-07 17:00:00	0
0116-0061	2017-02-07 17:15:00	0
0116-0061	2017-02-07 17:30:00	0
0116-0061	2017-02-07 17:45:00	0
0116-0061	2017-02-07 18:00:00	0
0116-0061	2017-02-07 18:15:00	0
0116-0061	2017-02-07 18:30:00	0
0116-0061	2017-02-07 18:45:00	0
0116-0061	2017-02-07 19:00:00	0
0116-0061	2017-02-07 19:15:00	0
0116-0061	2017-02-07 19:30:00	0
0116-0061	2017-02-07 19:45:00	0
0116-0061	2017-02-07 20:00:00	0
0116-0061	2017-02-07 20:15:00	0
0116-0061	2017-02-07 20:30:00	0
0116-0061	2017-02-07 20:45:00	0
0116-0061	2017-02-07 21:00:00	0
0116-0061	2017-02-07 21:15:00	0
0116-0061	2017-02-07 21:30:00	0
0116-0061	2017-02-07 21:45:00	0
0116-0061	2017-02-07 22:00:00	0
0116-0061	2017-02-07 22:15:00	0
0116-0061	2017-02-07 22:30:00	0
0116-0061	2017-02-07 22:45:00	0
0116-0061	2017-02-07 23:00:00	0
0116-0061	2017-02-07 23:15:00	0
0116-0061	2017-02-07 23:30:00	0
0116-0061	2017-02-07 23:45:00	0
