## Supplementary Data 2 for "Digital phenotyping by consumer wearables identifies sleep-associated markers of cardiovascular disease risk and biological aging": ActivityTable_0116-0066-NHC.tsv

0116-0066	2017-08-30 00:00:00	0
0116-0066	2017-08-30 00:15:00	0
0116-0066	2017-08-30 00:30:00	0
0116-0066	2017-08-30 00:45:00	0
0116-0066	2017-08-30 01:00:00	0
0116-0066	2017-08-30 01:15:00	0
0116-0066	2017-08-30 01:30:00	0
0116-0066	2017-08-30 01:45:00	0
0116-0066	2017-08-30 02:00:00	0
0116-0066	2017-08-30 02:15:00	0
0116-0066	2017-08-30 02:30:00	0
0116-0066	2017-08-30 02:45:00	0
0116-0066	2017-08-30 03:00:00	0
0116-0066	2017-08-30 03:15:00	0
0116-0066	2017-08-30 03:30:00	0
0116-0066	2017-08-30 03:45:00	0
0116-0066	2017-08-30 04:00:00	0
0116-0066	2017-08-30 04:15:00	0
0116-0066	2017-08-30 04:30:00	0
0116-0066	2017-08-30 04:45:00	0
0116-0066	2017-08-30 05:00:00	0
0116-0066	2017-08-30 05:15:00	0
0116-0066	2017-08-30 05:30:00	0
0116-0066	2017-08-30 05:45:00	0
0116-0066	2017-08-30 06:00:00	0
0116-0066	2017-08-30 06:15:00	0
0116-0066	2017-08-30 06:30:00	0
0116-0066	2017-08-30 06:45:00	0
0116-0066	2017-08-30 07:00:00	0
0116-0066	2017-08-30 07:15:00	0
0116-0066	2017-08-30 07:30:00	0
0116-0066	2017-08-30 07:45:00	0
0116-0066	2017-08-30 08:00:00	0
0116-0066	2017-08-30 08:15:00	0
0116-0066	2017-08-30 08:30:00	0
0116-0066	2017-08-30 08:45:00	0
0116-0066	2017-08-30 09:00:00	0
0116-0066	2017-08-30 09:15:00	0
0116-0066	2017-08-30 09:30:00	0
0116-0066	2017-08-30 09:45:00	0
0116-0066	2017-08-30 10:00:00	0
0116-0066	2017-08-30 10:15:00	0
0116-0066	2017-08-30 10:30:00	0
0116-0066	2017-08-30 10:45:00	0
0116-0066	2017-08-30 11:00:00	0
0116-0066	2017-08-30 11:15:00	0
0116-0066	2017-08-30 11:30:00	0
0116-0066	2017-08-30 11:45:00	0
0116-0066	2017-08-30 12:00:00	0
0116-0066	2017-08-30 12:15:00	0
0116-0066	2017-08-30 12:30:00	0
0116-0066	2017-08-30 12:45:00	0
0116-0066	2017-08-30 13:00:00	0
0116-0066	2017-08-30 13:15:00	0
0116-0066	2017-08-30 13:30:00	0
0116-0066	2017-08-30 13:45:00	0
0116-0066	2017-08-30 14:00:00	0
0116-0066	2017-08-30 14:15:00	0
0116-0066	2017-08-30 14:30:00	0
0116-0066	2017-08-30 14:45:00	0
0116-0066	2017-08-30 15:00:00	0
0116-0066	2017-08-30 15:15:00	0
0116-0066	2017-08-30 15:30:00	0
0116-0066	2017-08-30 15:45:00	0
0116-0066	2017-08-30 16:00:00	0
0116-0066	2017-08-30 16:15:00	0
0116-0066	2017-08-30 16:30:00	0
0116-0066	2017-08-30 16:45:00	0
0116-0066	2017-08-30 17:00:00	0
0116-0066	2017-08-30 17:15:00	0
0116-0066	2017-08-30 17:30:00	0
0116-0066	2017-08-30 17:45:00	0
0116-0066	2017-08-30 18:00:00	0
0116-0066	2017-08-30 18:15:00	0
0116-0066	2017-08-30 18:30:00	0
0116-0066	2017-08-30 18:45:00	0
0116-0066	2017-08-30 19:00:00	0
0116-0066	2017-08-30 19:15:00	0
0116-0066	2017-08-30 19:30:00	0
0116-0066	2017-08-30 19:45:00	0
0116-0066	2017-08-30 20:00:00	0
0116-0066	2017-08-30 20:15:00	0
0116-0066	2017-08-30 20:30:00	0
0116-0066	2017-08-30 20:45:00	0
0116-0066	2017-08-30 21:00:00	0
0116-0066	2017-08-30 21:15:00	0
0116-0066	2017-08-30 21:30:00	0
0116-0066	2017-08-30 21:45:00	0
0116-0066	2017-08-30 22:00:00	0
0116-0066	2017-08-30 22:15:00	0
0116-0066	2017-08-30 22:30:00	0
0116-0066	2017-08-30 22:45:00	0
0116-0066	2017-08-30 23:00:00	0
0116-0066	2017-08-30 23:15:00	0
0116-0066	2017-08-30 23:30:00	0
0116-0066	2017-08-30 23:45:00	0
0116-0066	2017-08-31 00:00:00	0
0116-0066	2017-08-31 00:15:00	0
0116-0066	2017-08-31 00:30:00	0
0116-0066	2017-08-31 00:45:00	0
0116-0066	2017-08-31 01:00:00	0
0116-0066	2017-08-31 01:15:00	0
0116-0066	2017-08-31 01:30:00	0
0116-0066	2017-08-31 01:45:00	0
0116-0066	2017-08-31 02:00:00	0
0116-0066	2017-08-31 02:15:00	0
0116-0066	2017-08-31 02:30:00	0
0116-0066	2017-08-31 02:45:00	0
0116-0066	2017-08-31 03:00:00	0
0116-0066	2017-08-31 03:15:00	0
0116-0066	2017-08-31 03:30:00	0
0116-0066	2017-08-31 03:45:00	0
0116-0066	2017-08-31 04:00:00	0
0116-0066	2017-08-31 04:15:00	0
0116-0066	2017-08-31 04:30:00	0
0116-0066	2017-08-31 04:45:00	0
0116-0066	2017-08-31 05:00:00	0
0116-0066	2017-08-31 05:15:00	0
0116-0066	2017-08-31 05:30:00	0
0116-0066	2017-08-31 05:45:00	0
0116-0066	2017-08-31 06:00:00	0
0116-0066	2017-08-31 06:15:00	0
0116-0066	2017-08-31 06:30:00	0
0116-0066	2017-08-31 06:45:00	0
0116-0066	2017-08-31 07:00:00	0
0116-0066	2017-08-31 07:15:00	0
0116-0066	2017-08-31 07:30:00	0
0116-0066	2017-08-31 07:45:00	0
0116-0066	2017-08-31 08:00:00	0
0116-0066	2017-08-31 08:15:00	0
0116-0066	2017-08-31 08:30:00	0
0116-0066	2017-08-31 08:45:00	0
0116-0066	2017-08-31 09:00:00	0
0116-0066	2017-08-31 09:15:00	0
0116-0066	2017-08-31 09:30:00	0
0116-0066	2017-08-31 09:45:00	0
0116-0066	2017-08-31 10:00:00	0
0116-0066	2017-08-31 10:15:00	0
0116-0066	2017-08-31 10:30:00	0
0116-0066	2017-08-31 10:45:00	0
0116-0066	2017-08-31 11:00:00	0
0116-0066	2017-08-31 11:15:00	0
0116-0066	2017-08-31 11:30:00	0
0116-0066	2017-08-31 11:45:00	0
0116-0066	2017-08-31 12:00:00	0
0116-0066	2017-08-31 12:15:00	0
0116-0066	2017-08-31 12:30:00	0
0116-0066	2017-08-31 12:45:00	0
0116-0066	2017-08-31 13:00:00	0
0116-0066	2017-08-31 13:15:00	0
0116-0066	2017-08-31 13:30:00	0
0116-0066	2017-08-31 13:45:00	0
0116-0066	2017-08-31 14:00:00	0
0116-0066	2017-08-31 14:15:00	0
0116-0066	2017-08-31 14:30:00	0
0116-0066	2017-08-31 14:45:00	0
0116-0066	2017-08-31 15:00:00	0
0116-0066	2017-08-31 15:15:00	0
0116-0066	2017-08-31 15:30:00	0
0116-0066	2017-08-31 15:45:00	0
0116-0066	2017-08-31 16:00:00	0
0116-0066	2017-08-31 16:15:00	0
0116-0066	2017-08-31 16:30:00	0
0116-0066	2017-08-31 16:45:00	0
0116-0066	2017-08-31 17:00:00	0
0116-0066	2017-08-31 17:15:00	0
0116-0066	2017-08-31 17:30:00	0
0116-0066	2017-08-31 17:45:00	0
0116-0066	2017-08-31 18:00:00	0
0116-0066	2017-08-31 18:15:00	0
0116-0066	2017-08-31 18:30:00	0
0116-0066	2017-08-31 18:45:00	0
0116-0066	2017-08-31 19:00:00	0
0116-0066	2017-08-31 19:15:00	0
0116-0066	2017-08-31 19:30:00	0
0116-0066	2017-08-31 19:45:00	0
0116-0066	2017-08-31 20:00:00	0
0116-0066	2017-08-31 20:15:00	0
0116-0066	2017-08-31 20:30:00	0
0116-0066	2017-08-31 20:45:00	0
0116-0066	2017-08-31 21:00:00	0
0116-0066	2017-08-31 21:15:00	0
0116-0066	2017-08-31 21:30:00	0
0116-0066	2017-08-31 21:45:00	0
0116-0066	2017-08-31 22:00:00	0
0116-0066	2017-08-31 22:15:00	0
0116-0066	2017-08-31 22:30:00	0
0116-0066	2017-08-31 22:45:00	0
0116-0066	2017-08-31 23:00:00	0
0116-0066	2017-08-31 23:15:00	0
0116-0066	2017-08-31 23:30:00	0
0116-0066	2017-08-31 23:45:00	0
0116-0066	2017-09-01 00:00:00	0
0116-0066	2017-09-01 00:15:00	0
0116-0066	2017-09-01 00:30:00	0
0116-0066	2017-09-01 00:45:00	0
0116-0066	2017-09-01 01:00:00	0
0116-0066	2017-09-01 01:15:00	0
0116-0066	2017-09-01 01:30:00	0
0116-0066	2017-09-01 01:45:00	0
0116-0066	2017-09-01 02:00:00	0
0116-0066	2017-09-01 02:15:00	0
0116-0066	2017-09-01 02:30:00	0
0116-0066	2017-09-01 02:45:00	0
0116-0066	2017-09-01 03:00:00	0
0116-0066	2017-09-01 03:15:00	0
0116-0066	2017-09-01 03:30:00	0
0116-0066	2017-09-01 03:45:00	0
0116-0066	2017-09-01 04:00:00	0
0116-0066	2017-09-01 04:15:00	0
0116-0066	2017-09-01 04:30:00	0
0116-0066	2017-09-01 04:45:00	0
0116-0066	2017-09-01 05:00:00	0
0116-0066	2017-09-01 05:15:00	0
0116-0066	2017-09-01 05:30:00	0
0116-0066	2017-09-01 05:45:00	0
0116-0066	2017-09-01 06:00:00	0
0116-0066	2017-09-01 06:15:00	0
0116-0066	2017-09-01 06:30:00	0
0116-0066	2017-09-01 06:45:00	0
0116-0066	2017-09-01 07:00:00	0
0116-0066	2017-09-01 07:15:00	0
0116-0066	2017-09-01 07:30:00	0
0116-0066	2017-09-01 07:45:00	0
0116-0066	2017-09-01 08:00:00	0
0116-0066	2017-09-01 08:15:00	0
0116-0066	2017-09-01 08:30:00	0
0116-0066	2017-09-01 08:45:00	0
0116-0066	2017-09-01 09:00:00	0
0116-0066	2017-09-01 09:15:00	0
0116-0066	2017-09-01 09:30:00	0
0116-0066	2017-09-01 09:45:00	0
0116-0066	2017-09-01 10:00:00	0
0116-0066	2017-09-01 10:15:00	0
0116-0066	2017-09-01 10:30:00	0
0116-0066	2017-09-01 10:45:00	0
0116-0066	2017-09-01 11:00:00	0
0116-0066	2017-09-01 11:15:00	0
0116-0066	2017-09-01 11:30:00	0
0116-0066	2017-09-01 11:45:00	0
0116-0066	2017-09-01 12:00:00	0
0116-0066	2017-09-01 12:15:00	0
0116-0066	2017-09-01 12:30:00	0
0116-0066	2017-09-01 12:45:00	0
0116-0066	2017-09-01 13:00:00	0
0116-0066	2017-09-01 13:15:00	0
0116-0066	2017-09-01 13:30:00	0
0116-0066	2017-09-01 13:45:00	0
0116-0066	2017-09-01 14:00:00	0
0116-0066	2017-09-01 14:15:00	0
0116-0066	2017-09-01 14:30:00	0
0116-0066	2017-09-01 14:45:00	0
0116-0066	2017-09-01 15:00:00	0
0116-0066	2017-09-01 15:15:00	0
0116-0066	2017-09-01 15:30:00	0
0116-0066	2017-09-01 15:45:00	0
0116-0066	2017-09-01 16:00:00	0
0116-0066	2017-09-01 16:15:00	0
0116-0066	2017-09-01 16:30:00	0
0116-0066	2017-09-01 16:45:00	0
0116-0066	2017-09-01 17:00:00	0
0116-0066	2017-09-01 17:15:00	0
0116-0066	2017-09-01 17:30:00	47
0116-0066	2017-09-01 17:45:00	549
0116-0066	2017-09-01 18:00:00	670
0116-0066	2017-09-01 18:15:00	109
0116-0066	2017-09-01 18:30:00	116
0116-0066	2017-09-01 18:45:00	17
0116-0066	2017-09-01 19:00:00	102
0116-0066	2017-09-01 19:15:00	21
0116-0066	2017-09-01 19:30:00	156
0116-0066	2017-09-01 19:45:00	276
0116-0066	2017-09-01 20:00:00	76
0116-0066	2017-09-01 20:15:00	33
0116-0066	2017-09-01 20:30:00	6
0116-0066	2017-09-01 20:45:00	0
0116-0066	2017-09-01 21:00:00	43
0116-0066	2017-09-01 21:15:00	185
0116-0066	2017-09-01 21:30:00	214
0116-0066	2017-09-01 21:45:00	0
0116-0066	2017-09-01 22:00:00	18
0116-0066	2017-09-01 22:15:00	8
0116-0066	2017-09-01 22:30:00	0
0116-0066	2017-09-01 22:45:00	0
0116-0066	2017-09-01 23:00:00	14
0116-0066	2017-09-01 23:15:00	0
0116-0066	2017-09-01 23:30:00	0
0116-0066	2017-09-01 23:45:00	8
0116-0066	2017-09-02 00:00:00	20
0116-0066	2017-09-02 00:15:00	0
0116-0066	2017-09-02 00:30:00	0
0116-0066	2017-09-02 00:45:00	0
0116-0066	2017-09-02 01:00:00	0
0116-0066	2017-09-02 01:15:00	0
0116-0066	2017-09-02 01:30:00	0
0116-0066	2017-09-02 01:45:00	0
0116-0066	2017-09-02 02:00:00	10
0116-0066	2017-09-02 02:15:00	0
0116-0066	2017-09-02 02:30:00	7
0116-0066	2017-09-02 02:45:00	0
0116-0066	2017-09-02 03:00:00	4
0116-0066	2017-09-02 03:15:00	0
0116-0066	2017-09-02 03:30:00	6
0116-0066	2017-09-02 03:45:00	0
0116-0066	2017-09-02 04:00:00	10
0116-0066	2017-09-02 04:15:00	0
0116-0066	2017-09-02 04:30:00	0
0116-0066	2017-09-02 04:45:00	0
0116-0066	2017-09-02 05:00:00	0
0116-0066	2017-09-02 05:15:00	0
0116-0066	2017-09-02 05:30:00	0
0116-0066	2017-09-02 05:45:00	0
0116-0066	2017-09-02 06:00:00	0
0116-0066	2017-09-02 06:15:00	17
0116-0066	2017-09-02 06:30:00	74
0116-0066	2017-09-02 06:45:00	303
0116-0066	2017-09-02 07:00:00	118
0116-0066	2017-09-02 07:15:00	154
0116-0066	2017-09-02 07:30:00	109
0116-0066	2017-09-02 07:45:00	199
0116-0066	2017-09-02 08:00:00	581
0116-0066	2017-09-02 08:15:00	224
0116-0066	2017-09-02 08:30:00	88
0116-0066	2017-09-02 08:45:00	795
0116-0066	2017-09-02 09:00:00	182
0116-0066	2017-09-02 09:15:00	53
0116-0066	2017-09-02 09:30:00	70
0116-0066	2017-09-02 09:45:00	4
0116-0066	2017-09-02 10:00:00	0
0116-0066	2017-09-02 10:15:00	0
0116-0066	2017-09-02 10:30:00	0
0116-0066	2017-09-02 10:45:00	0
0116-0066	2017-09-02 11:00:00	0
0116-0066	2017-09-02 11:15:00	0
0116-0066	2017-09-02 11:30:00	0
0116-0066	2017-09-02 11:45:00	0
0116-0066	2017-09-02 12:00:00	0
0116-0066	2017-09-02 12:15:00	106
0116-0066	2017-09-02 12:30:00	140
0116-0066	2017-09-02 12:45:00	240
0116-0066	2017-09-02 13:00:00	448
0116-0066	2017-09-02 13:15:00	245
0116-0066	2017-09-02 13:30:00	32
0116-0066	2017-09-02 13:45:00	126
0116-0066	2017-09-02 14:00:00	0
0116-0066	2017-09-02 14:15:00	0
0116-0066	2017-09-02 14:30:00	8
0116-0066	2017-09-02 14:45:00	0
0116-0066	2017-09-02 15:00:00	57
0116-0066	2017-09-02 15:15:00	140
0116-0066	2017-09-02 15:30:00	7
0116-0066	2017-09-02 15:45:00	7
0116-0066	2017-09-02 16:00:00	7
0116-0066	2017-09-02 16:15:00	0
0116-0066	2017-09-02 16:30:00	21
0116-0066	2017-09-02 16:45:00	0
0116-0066	2017-09-02 17:00:00	146
0116-0066	2017-09-02 17:15:00	0
0116-0066	2017-09-02 17:30:00	0
0116-0066	2017-09-02 17:45:00	12
0116-0066	2017-09-02 18:00:00	107
0116-0066	2017-09-02 18:15:00	482
0116-0066	2017-09-02 18:30:00	1119
0116-0066	2017-09-02 18:45:00	4
0116-0066	2017-09-02 19:00:00	0
0116-0066	2017-09-02 19:15:00	0
0116-0066	2017-09-02 19:30:00	0
0116-0066	2017-09-02 19:45:00	13
0116-0066	2017-09-02 20:00:00	122
0116-0066	2017-09-02 20:15:00	268
0116-0066	2017-09-02 20:30:00	319
0116-0066	2017-09-02 20:45:00	104
0116-0066	2017-09-02 21:00:00	147
0116-0066	2017-09-02 21:15:00	83
0116-0066	2017-09-02 21:30:00	67
0116-0066	2017-09-02 21:45:00	34
0116-0066	2017-09-02 22:00:00	12
0116-0066	2017-09-02 22:15:00	0
0116-0066	2017-09-02 22:30:00	0
0116-0066	2017-09-02 22:45:00	36
0116-0066	2017-09-02 23:00:00	0
0116-0066	2017-09-02 23:15:00	0
0116-0066	2017-09-02 23:30:00	0
0116-0066	2017-09-02 23:45:00	0
0116-0066	2017-09-03 00:00:00	0
0116-0066	2017-09-03 00:15:00	0
0116-0066	2017-09-03 00:30:00	0
0116-0066	2017-09-03 00:45:00	0
0116-0066	2017-09-03 01:00:00	0
0116-0066	2017-09-03 01:15:00	0
0116-0066	2017-09-03 01:30:00	0
0116-0066	2017-09-03 01:45:00	7
0116-0066	2017-09-03 02:00:00	0
0116-0066	2017-09-03 02:15:00	0
0116-0066	2017-09-03 02:30:00	0
0116-0066	2017-09-03 02:45:00	0
0116-0066	2017-09-03 03:00:00	0
0116-0066	2017-09-03 03:15:00	0
0116-0066	2017-09-03 03:30:00	0
0116-0066	2017-09-03 03:45:00	0
0116-0066	2017-09-03 04:00:00	0
0116-0066	2017-09-03 04:15:00	15
0116-0066	2017-09-03 04:30:00	0
0116-0066	2017-09-03 04:45:00	0
0116-0066	2017-09-03 05:00:00	0
0116-0066	2017-09-03 05:15:00	0
0116-0066	2017-09-03 05:30:00	24
0116-0066	2017-09-03 05:45:00	0
0116-0066	2017-09-03 06:00:00	7
0116-0066	2017-09-03 06:15:00	0
0116-0066	2017-09-03 06:30:00	0
0116-0066	2017-09-03 06:45:00	0
0116-0066	2017-09-03 07:00:00	0
0116-0066	2017-09-03 07:15:00	16
0116-0066	2017-09-03 07:30:00	38
0116-0066	2017-09-03 07:45:00	39
0116-0066	2017-09-03 08:00:00	51
0116-0066	2017-09-03 08:15:00	27
0116-0066	2017-09-03 08:30:00	250
0116-0066	2017-09-03 08:45:00	80
0116-0066	2017-09-03 09:00:00	70
0116-0066	2017-09-03 09:15:00	11
0116-0066	2017-09-03 09:30:00	0
0116-0066	2017-09-03 09:45:00	0
0116-0066	2017-09-03 10:00:00	0
0116-0066	2017-09-03 10:15:00	0
0116-0066	2017-09-03 10:30:00	86
0116-0066	2017-09-03 10:45:00	29
0116-0066	2017-09-03 11:00:00	87
0116-0066	2017-09-03 11:15:00	82
0116-0066	2017-09-03 11:30:00	37
0116-0066	2017-09-03 11:45:00	13
0116-0066	2017-09-03 12:00:00	0
0116-0066	2017-09-03 12:15:00	120
0116-0066	2017-09-03 12:30:00	7
0116-0066	2017-09-03 12:45:00	140
0116-0066	2017-09-03 13:00:00	98
0116-0066	2017-09-03 13:15:00	16
0116-0066	2017-09-03 13:30:00	12
0116-0066	2017-09-03 13:45:00	0
0116-0066	2017-09-03 14:00:00	8
0116-0066	2017-09-03 14:15:00	13
0116-0066	2017-09-03 14:30:00	29
0116-0066	2017-09-03 14:45:00	0
0116-0066	2017-09-03 15:00:00	0
0116-0066	2017-09-03 15:15:00	0
0116-0066	2017-09-03 15:30:00	0
0116-0066	2017-09-03 15:45:00	0
0116-0066	2017-09-03 16:00:00	11
0116-0066	2017-09-03 16:15:00	0
0116-0066	2017-09-03 16:30:00	0
0116-0066	2017-09-03 16:45:00	0
0116-0066	2017-09-03 17:00:00	0
0116-0066	2017-09-03 17:15:00	76
0116-0066	2017-09-03 17:30:00	176
0116-0066	2017-09-03 17:45:00	8
0116-0066	2017-09-03 18:00:00	72
0116-0066	2017-09-03 18:15:00	41
0116-0066	2017-09-03 18:30:00	0
0116-0066	2017-09-03 18:45:00	11
0116-0066	2017-09-03 19:00:00	141
0116-0066	2017-09-03 19:15:00	0
0116-0066	2017-09-03 19:30:00	0
0116-0066	2017-09-03 19:45:00	46
0116-0066	2017-09-03 20:00:00	37
0116-0066	2017-09-03 20:15:00	76
0116-0066	2017-09-03 20:30:00	36
0116-0066	2017-09-03 20:45:00	6
0116-0066	2017-09-03 21:00:00	17
0116-0066	2017-09-03 21:15:00	0
0116-0066	2017-09-03 21:30:00	0
0116-0066	2017-09-03 21:45:00	23
0116-0066	2017-09-03 22:00:00	0
0116-0066	2017-09-03 22:15:00	0
0116-0066	2017-09-03 22:30:00	0
0116-0066	2017-09-03 22:45:00	10
0116-0066	2017-09-03 23:00:00	13
0116-0066	2017-09-03 23:15:00	239
0116-0066	2017-09-03 23:30:00	0
0116-0066	2017-09-03 23:45:00	0
0116-0066	2017-09-04 00:00:00	0
0116-0066	2017-09-04 00:15:00	0
0116-0066	2017-09-04 00:30:00	0
0116-0066	2017-09-04 00:45:00	0
0116-0066	2017-09-04 01:00:00	0
0116-0066	2017-09-04 01:15:00	0
0116-0066	2017-09-04 01:30:00	0
0116-0066	2017-09-04 01:45:00	0
0116-0066	2017-09-04 02:00:00	0
0116-0066	2017-09-04 02:15:00	0
0116-0066	2017-09-04 02:30:00	0
0116-0066	2017-09-04 02:45:00	0
0116-0066	2017-09-04 03:00:00	8
0116-0066	2017-09-04 03:15:00	0
0116-0066	2017-09-04 03:30:00	0
0116-0066	2017-09-04 03:45:00	0
0116-0066	2017-09-04 04:00:00	0
0116-0066	2017-09-04 04:15:00	0
0116-0066	2017-09-04 04:30:00	7
0116-0066	2017-09-04 04:45:00	0
0116-0066	2017-09-04 05:00:00	0
0116-0066	2017-09-04 05:15:00	0
0116-0066	2017-09-04 05:30:00	7
0116-0066	2017-09-04 05:45:00	0
0116-0066	2017-09-04 06:00:00	0
0116-0066	2017-09-04 06:15:00	0
0116-0066	2017-09-04 06:30:00	0
0116-0066	2017-09-04 06:45:00	74
0116-0066	2017-09-04 07:00:00	146
0116-0066	2017-09-04 07:15:00	93
0116-0066	2017-09-04 07:30:00	17
0116-0066	2017-09-04 07:45:00	37
0116-0066	2017-09-04 08:00:00	226
0116-0066	2017-09-04 08:15:00	308
0116-0066	2017-09-04 08:30:00	1136
0116-0066	2017-09-04 08:45:00	1336
0116-0066	2017-09-04 09:00:00	1318
0116-0066	2017-09-04 09:15:00	1399
0116-0066	2017-09-04 09:30:00	658
0116-0066	2017-09-04 09:45:00	456
0116-0066	2017-09-04 10:00:00	124
0116-0066	2017-09-04 10:15:00	330
0116-0066	2017-09-04 10:30:00	114
0116-0066	2017-09-04 10:45:00	387
0116-0066	2017-09-04 11:00:00	235
0116-0066	2017-09-04 11:15:00	62
0116-0066	2017-09-04 11:30:00	0
0116-0066	2017-09-04 11:45:00	214
0116-0066	2017-09-04 12:00:00	319
0116-0066	2017-09-04 12:15:00	30
0116-0066	2017-09-04 12:30:00	36
0116-0066	2017-09-04 12:45:00	118
0116-0066	2017-09-04 13:00:00	26
0116-0066	2017-09-04 13:15:00	0
0116-0066	2017-09-04 13:30:00	100
0116-0066	2017-09-04 13:45:00	0
0116-0066	2017-09-04 14:00:00	0
0116-0066	2017-09-04 14:15:00	4
0116-0066	2017-09-04 14:30:00	0
0116-0066	2017-09-04 14:45:00	0
0116-0066	2017-09-04 15:00:00	0
0116-0066	2017-09-04 15:15:00	0
0116-0066	2017-09-04 15:30:00	7
0116-0066	2017-09-04 15:45:00	5
0116-0066	2017-09-04 16:00:00	0
0116-0066	2017-09-04 16:15:00	155
0116-0066	2017-09-04 16:30:00	6
0116-0066	2017-09-04 16:45:00	17
0116-0066	2017-09-04 17:00:00	17
0116-0066	2017-09-04 17:15:00	9
0116-0066	2017-09-04 17:30:00	0
0116-0066	2017-09-04 17:45:00	6
0116-0066	2017-09-04 18:00:00	0
0116-0066	2017-09-04 18:15:00	58
0116-0066	2017-09-04 18:30:00	17
0116-0066	2017-09-04 18:45:00	197
0116-0066	2017-09-04 19:00:00	399
0116-0066	2017-09-04 19:15:00	321
0116-0066	2017-09-04 19:30:00	36
0116-0066	2017-09-04 19:45:00	108
0116-0066	2017-09-04 20:00:00	209
0116-0066	2017-09-04 20:15:00	7
0116-0066	2017-09-04 20:30:00	21
0116-0066	2017-09-04 20:45:00	0
0116-0066	2017-09-04 21:00:00	0
0116-0066	2017-09-04 21:15:00	14
0116-0066	2017-09-04 21:30:00	33
0116-0066	2017-09-04 21:45:00	0
0116-0066	2017-09-04 22:00:00	19
0116-0066	2017-09-04 22:15:00	121
0116-0066	2017-09-04 22:30:00	114
0116-0066	2017-09-04 22:45:00	9
0116-0066	2017-09-04 23:00:00	0
0116-0066	2017-09-04 23:15:00	0
0116-0066	2017-09-04 23:30:00	0
0116-0066	2017-09-04 23:45:00	0
