## Supplementary Data 2 for "Digital phenotyping by consumer wearables identifies sleep-associated markers of cardiovascular disease risk and biological aging": ActivityTable_0116-0069-NHC.tsv

0116-0069	2016-11-29 00:00:00	0
0116-0069	2016-11-29 00:15:00	0
0116-0069	2016-11-29 00:30:00	0
0116-0069	2016-11-29 00:45:00	0
0116-0069	2016-11-29 01:00:00	0
0116-0069	2016-11-29 01:15:00	0
0116-0069	2016-11-29 01:30:00	0
0116-0069	2016-11-29 01:45:00	0
0116-0069	2016-11-29 02:00:00	0
0116-0069	2016-11-29 02:15:00	0
0116-0069	2016-11-29 02:30:00	0
0116-0069	2016-11-29 02:45:00	0
0116-0069	2016-11-29 03:00:00	0
0116-0069	2016-11-29 03:15:00	0
0116-0069	2016-11-29 03:30:00	0
0116-0069	2016-11-29 03:45:00	0
0116-0069	2016-11-29 04:00:00	0
0116-0069	2016-11-29 04:15:00	0
0116-0069	2016-11-29 04:30:00	0
0116-0069	2016-11-29 04:45:00	0
0116-0069	2016-11-29 05:00:00	0
0116-0069	2016-11-29 05:15:00	0
0116-0069	2016-11-29 05:30:00	0
0116-0069	2016-11-29 05:45:00	0
0116-0069	2016-11-29 06:00:00	0
0116-0069	2016-11-29 06:15:00	0
0116-0069	2016-11-29 06:30:00	0
0116-0069	2016-11-29 06:45:00	0
0116-0069	2016-11-29 07:00:00	0
0116-0069	2016-11-29 07:15:00	0
0116-0069	2016-11-29 07:30:00	0
0116-0069	2016-11-29 07:45:00	0
0116-0069	2016-11-29 08:00:00	0
0116-0069	2016-11-29 08:15:00	0
0116-0069	2016-11-29 08:30:00	0
0116-0069	2016-11-29 08:45:00	0
0116-0069	2016-11-29 09:00:00	0
0116-0069	2016-11-29 09:15:00	0
0116-0069	2016-11-29 09:30:00	0
0116-0069	2016-11-29 09:45:00	0
0116-0069	2016-11-29 10:00:00	0
0116-0069	2016-11-29 10:15:00	0
0116-0069	2016-11-29 10:30:00	0
0116-0069	2016-11-29 10:45:00	0
0116-0069	2016-11-29 11:00:00	0
0116-0069	2016-11-29 11:15:00	0
0116-0069	2016-11-29 11:30:00	0
0116-0069	2016-11-29 11:45:00	0
0116-0069	2016-11-29 12:00:00	0
0116-0069	2016-11-29 12:15:00	19
0116-0069	2016-11-29 12:30:00	0
0116-0069	2016-11-29 12:45:00	9
0116-0069	2016-11-29 13:00:00	240
0116-0069	2016-11-29 13:15:00	1273
0116-0069	2016-11-29 13:30:00	1295
0116-0069	2016-11-29 13:45:00	124
0116-0069	2016-11-29 14:00:00	54
0116-0069	2016-11-29 14:15:00	180
0116-0069	2016-11-29 14:30:00	111
0116-0069	2016-11-29 14:45:00	1164
0116-0069	2016-11-29 15:00:00	231
0116-0069	2016-11-29 15:15:00	32
0116-0069	2016-11-29 15:30:00	650
0116-0069	2016-11-29 15:45:00	364
0116-0069	2016-11-29 16:00:00	24
0116-0069	2016-11-29 16:15:00	0
0116-0069	2016-11-29 16:30:00	35
0116-0069	2016-11-29 16:45:00	6
0116-0069	2016-11-29 17:00:00	45
0116-0069	2016-11-29 17:15:00	8
0116-0069	2016-11-29 17:30:00	18
0116-0069	2016-11-29 17:45:00	390
0116-0069	2016-11-29 18:00:00	977
0116-0069	2016-11-29 18:15:00	369
0116-0069	2016-11-29 18:30:00	97
0116-0069	2016-11-29 18:45:00	43
0116-0069	2016-11-29 19:00:00	21
0116-0069	2016-11-29 19:15:00	18
0116-0069	2016-11-29 19:30:00	228
0116-0069	2016-11-29 19:45:00	59
0116-0069	2016-11-29 20:00:00	21
0116-0069	2016-11-29 20:15:00	37
0116-0069	2016-11-29 20:30:00	101
0116-0069	2016-11-29 20:45:00	155
0116-0069	2016-11-29 21:00:00	6
0116-0069	2016-11-29 21:15:00	126
0116-0069	2016-11-29 21:30:00	26
0116-0069	2016-11-29 21:45:00	0
0116-0069	2016-11-29 22:00:00	7
0116-0069	2016-11-29 22:15:00	92
0116-0069	2016-11-29 22:30:00	148
0116-0069	2016-11-29 22:45:00	132
0116-0069	2016-11-29 23:00:00	39
0116-0069	2016-11-29 23:15:00	124
0116-0069	2016-11-29 23:30:00	75
0116-0069	2016-11-29 23:45:00	0
0116-0069	2016-11-30 00:00:00	0
0116-0069	2016-11-30 00:15:00	0
0116-0069	2016-11-30 00:30:00	0
0116-0069	2016-11-30 00:45:00	0
0116-0069	2016-11-30 01:00:00	0
0116-0069	2016-11-30 01:15:00	0
0116-0069	2016-11-30 01:30:00	0
0116-0069	2016-11-30 01:45:00	10
0116-0069	2016-11-30 02:00:00	0
0116-0069	2016-11-30 02:15:00	0
0116-0069	2016-11-30 02:30:00	0
0116-0069	2016-11-30 02:45:00	0
0116-0069	2016-11-30 03:00:00	0
0116-0069	2016-11-30 03:15:00	0
0116-0069	2016-11-30 03:30:00	0
0116-0069	2016-11-30 03:45:00	57
0116-0069	2016-11-30 04:00:00	0
0116-0069	2016-11-30 04:15:00	4
0116-0069	2016-11-30 04:30:00	0
0116-0069	2016-11-30 04:45:00	0
0116-0069	2016-11-30 05:00:00	0
0116-0069	2016-11-30 05:15:00	0
0116-0069	2016-11-30 05:30:00	0
0116-0069	2016-11-30 05:45:00	0
0116-0069	2016-11-30 06:00:00	0
0116-0069	2016-11-30 06:15:00	0
0116-0069	2016-11-30 06:30:00	0
0116-0069	2016-11-30 06:45:00	101
0116-0069	2016-11-30 07:00:00	0
0116-0069	2016-11-30 07:15:00	20
0116-0069	2016-11-30 07:30:00	56
0116-0069	2016-11-30 07:45:00	124
0116-0069	2016-11-30 08:00:00	102
0116-0069	2016-11-30 08:15:00	115
0116-0069	2016-11-30 08:30:00	263
0116-0069	2016-11-30 08:45:00	792
0116-0069	2016-11-30 09:00:00	995
0116-0069	2016-11-30 09:15:00	100
0116-0069	2016-11-30 09:30:00	14
0116-0069	2016-11-30 09:45:00	0
0116-0069	2016-11-30 10:00:00	0
0116-0069	2016-11-30 10:15:00	7
0116-0069	2016-11-30 10:30:00	0
0116-0069	2016-11-30 10:45:00	17
0116-0069	2016-11-30 11:00:00	0
0116-0069	2016-11-30 11:15:00	45
0116-0069	2016-11-30 11:30:00	0
0116-0069	2016-11-30 11:45:00	20
0116-0069	2016-11-30 12:00:00	0
0116-0069	2016-11-30 12:15:00	0
0116-0069	2016-11-30 12:30:00	0
0116-0069	2016-11-30 12:45:00	0
0116-0069	2016-11-30 13:00:00	4
0116-0069	2016-11-30 13:15:00	8
0116-0069	2016-11-30 13:30:00	8
0116-0069	2016-11-30 13:45:00	385
0116-0069	2016-11-30 14:00:00	548
0116-0069	2016-11-30 14:15:00	51
0116-0069	2016-11-30 14:30:00	1038
0116-0069	2016-11-30 14:45:00	52
0116-0069	2016-11-30 15:00:00	15
0116-0069	2016-11-30 15:15:00	30
0116-0069	2016-11-30 15:30:00	0
0116-0069	2016-11-30 15:45:00	63
0116-0069	2016-11-30 16:00:00	415
0116-0069	2016-11-30 16:15:00	28
0116-0069	2016-11-30 16:30:00	52
0116-0069	2016-11-30 16:45:00	9
0116-0069	2016-11-30 17:00:00	0
0116-0069	2016-11-30 17:15:00	145
0116-0069	2016-11-30 17:30:00	77
0116-0069	2016-11-30 17:45:00	156
0116-0069	2016-11-30 18:00:00	1019
0116-0069	2016-11-30 18:15:00	628
0116-0069	2016-11-30 18:30:00	199
0116-0069	2016-11-30 18:45:00	225
0116-0069	2016-11-30 19:00:00	16
0116-0069	2016-11-30 19:15:00	67
0116-0069	2016-11-30 19:30:00	106
0116-0069	2016-11-30 19:45:00	92
0116-0069	2016-11-30 20:00:00	0
0116-0069	2016-11-30 20:15:00	99
0116-0069	2016-11-30 20:30:00	0
0116-0069	2016-11-30 20:45:00	42
0116-0069	2016-11-30 21:00:00	181
0116-0069	2016-11-30 21:15:00	128
0116-0069	2016-11-30 21:30:00	0
0116-0069	2016-11-30 21:45:00	17
0116-0069	2016-11-30 22:00:00	33
0116-0069	2016-11-30 22:15:00	0
0116-0069	2016-11-30 22:30:00	113
0116-0069	2016-11-30 22:45:00	37
0116-0069	2016-11-30 23:00:00	77
0116-0069	2016-11-30 23:15:00	83
0116-0069	2016-11-30 23:30:00	83
0116-0069	2016-11-30 23:45:00	12
0116-0069	2016-12-01 00:00:00	0
0116-0069	2016-12-01 00:15:00	0
0116-0069	2016-12-01 00:30:00	0
0116-0069	2016-12-01 00:45:00	8
0116-0069	2016-12-01 01:00:00	0
0116-0069	2016-12-01 01:15:00	0
0116-0069	2016-12-01 01:30:00	11
0116-0069	2016-12-01 01:45:00	0
0116-0069	2016-12-01 02:00:00	0
0116-0069	2016-12-01 02:15:00	0
0116-0069	2016-12-01 02:30:00	30
0116-0069	2016-12-01 02:45:00	0
0116-0069	2016-12-01 03:00:00	0
0116-0069	2016-12-01 03:15:00	0
0116-0069	2016-12-01 03:30:00	0
0116-0069	2016-12-01 03:45:00	15
0116-0069	2016-12-01 04:00:00	0
0116-0069	2016-12-01 04:15:00	0
0116-0069	2016-12-01 04:30:00	0
0116-0069	2016-12-01 04:45:00	0
0116-0069	2016-12-01 05:00:00	0
0116-0069	2016-12-01 05:15:00	62
0116-0069	2016-12-01 05:30:00	153
0116-0069	2016-12-01 05:45:00	99
0116-0069	2016-12-01 06:00:00	187
0116-0069	2016-12-01 06:15:00	9
0116-0069	2016-12-01 06:30:00	55
0116-0069	2016-12-01 06:45:00	55
0116-0069	2016-12-01 07:00:00	56
0116-0069	2016-12-01 07:15:00	433
0116-0069	2016-12-01 07:30:00	557
0116-0069	2016-12-01 07:45:00	51
0116-0069	2016-12-01 08:00:00	791
0116-0069	2016-12-01 08:15:00	430
0116-0069	2016-12-01 08:30:00	221
0116-0069	2016-12-01 08:45:00	488
0116-0069	2016-12-01 09:00:00	381
0116-0069	2016-12-01 09:15:00	134
0116-0069	2016-12-01 09:30:00	46
0116-0069	2016-12-01 09:45:00	4
0116-0069	2016-12-01 10:00:00	0
0116-0069	2016-12-01 10:15:00	0
0116-0069	2016-12-01 10:30:00	74
0116-0069	2016-12-01 10:45:00	65
0116-0069	2016-12-01 11:00:00	127
0116-0069	2016-12-01 11:15:00	205
0116-0069	2016-12-01 11:30:00	151
0116-0069	2016-12-01 11:45:00	516
0116-0069	2016-12-01 12:00:00	579
0116-0069	2016-12-01 12:15:00	10
0116-0069	2016-12-01 12:30:00	44
0116-0069	2016-12-01 12:45:00	0
0116-0069	2016-12-01 13:00:00	0
0116-0069	2016-12-01 13:15:00	0
0116-0069	2016-12-01 13:30:00	0
0116-0069	2016-12-01 13:45:00	74
0116-0069	2016-12-01 14:00:00	0
0116-0069	2016-12-01 14:15:00	0
0116-0069	2016-12-01 14:30:00	36
0116-0069	2016-12-01 14:45:00	0
0116-0069	2016-12-01 15:00:00	8
0116-0069	2016-12-01 15:15:00	0
0116-0069	2016-12-01 15:30:00	15
0116-0069	2016-12-01 15:45:00	43
0116-0069	2016-12-01 16:00:00	0
0116-0069	2016-12-01 16:15:00	67
0116-0069	2016-12-01 16:30:00	0
0116-0069	2016-12-01 16:45:00	42
0116-0069	2016-12-01 17:00:00	85
0116-0069	2016-12-01 17:15:00	27
0116-0069	2016-12-01 17:30:00	57
0116-0069	2016-12-01 17:45:00	884
0116-0069	2016-12-01 18:00:00	136
0116-0069	2016-12-01 18:15:00	444
0116-0069	2016-12-01 18:30:00	221
0116-0069	2016-12-01 18:45:00	45
0116-0069	2016-12-01 19:00:00	8
0116-0069	2016-12-01 19:15:00	149
0116-0069	2016-12-01 19:30:00	1
0116-0069	2016-12-01 19:45:00	0
0116-0069	2016-12-01 20:00:00	89
0116-0069	2016-12-01 20:15:00	19
0116-0069	2016-12-01 20:30:00	0
0116-0069	2016-12-01 20:45:00	39
0116-0069	2016-12-01 21:00:00	171
0116-0069	2016-12-01 21:15:00	54
0116-0069	2016-12-01 21:30:00	38
0116-0069	2016-12-01 21:45:00	23
0116-0069	2016-12-01 22:00:00	31
0116-0069	2016-12-01 22:15:00	172
0116-0069	2016-12-01 22:30:00	63
0116-0069	2016-12-01 22:45:00	139
0116-0069	2016-12-01 23:00:00	0
0116-0069	2016-12-01 23:15:00	0
0116-0069	2016-12-01 23:30:00	0
0116-0069	2016-12-01 23:45:00	0
0116-0069	2016-12-02 00:00:00	0
0116-0069	2016-12-02 00:15:00	0
0116-0069	2016-12-02 00:30:00	7
0116-0069	2016-12-02 00:45:00	2
0116-0069	2016-12-02 01:00:00	0
0116-0069	2016-12-02 01:15:00	0
0116-0069	2016-12-02 01:30:00	0
0116-0069	2016-12-02 01:45:00	23
0116-0069	2016-12-02 02:00:00	95
0116-0069	2016-12-02 02:15:00	9
0116-0069	2016-12-02 02:30:00	20
0116-0069	2016-12-02 02:45:00	0
0116-0069	2016-12-02 03:00:00	20
0116-0069	2016-12-02 03:15:00	79
0116-0069	2016-12-02 03:30:00	0
0116-0069	2016-12-02 03:45:00	0
0116-0069	2016-12-02 04:00:00	0
0116-0069	2016-12-02 04:15:00	0
0116-0069	2016-12-02 04:30:00	0
0116-0069	2016-12-02 04:45:00	0
0116-0069	2016-12-02 05:00:00	0
0116-0069	2016-12-02 05:15:00	0
0116-0069	2016-12-02 05:30:00	4
0116-0069	2016-12-02 05:45:00	26
0116-0069	2016-12-02 06:00:00	42
0116-0069	2016-12-02 06:15:00	0
0116-0069	2016-12-02 06:30:00	35
0116-0069	2016-12-02 06:45:00	180
0116-0069	2016-12-02 07:00:00	0
0116-0069	2016-12-02 07:15:00	923
0116-0069	2016-12-02 07:30:00	45
0116-0069	2016-12-02 07:45:00	77
0116-0069	2016-12-02 08:00:00	102
0116-0069	2016-12-02 08:15:00	949
0116-0069	2016-12-02 08:30:00	331
0116-0069	2016-12-02 08:45:00	726
0116-0069	2016-12-02 09:00:00	572
0116-0069	2016-12-02 09:15:00	1059
0116-0069	2016-12-02 09:30:00	2
0116-0069	2016-12-02 09:45:00	0
0116-0069	2016-12-02 10:00:00	18
0116-0069	2016-12-02 10:15:00	0
0116-0069	2016-12-02 10:30:00	0
0116-0069	2016-12-02 10:45:00	27
0116-0069	2016-12-02 11:00:00	0
0116-0069	2016-12-02 11:15:00	176
0116-0069	2016-12-02 11:30:00	0
0116-0069	2016-12-02 11:45:00	16
0116-0069	2016-12-02 12:00:00	101
0116-0069	2016-12-02 12:15:00	74
0116-0069	2016-12-02 12:30:00	76
0116-0069	2016-12-02 12:45:00	84
0116-0069	2016-12-02 13:00:00	16
0116-0069	2016-12-02 13:15:00	0
0116-0069	2016-12-02 13:30:00	38
0116-0069	2016-12-02 13:45:00	175
0116-0069	2016-12-02 14:00:00	142
0116-0069	2016-12-02 14:15:00	69
0116-0069	2016-12-02 14:30:00	0
0116-0069	2016-12-02 14:45:00	0
0116-0069	2016-12-02 15:00:00	0
0116-0069	2016-12-02 15:15:00	0
0116-0069	2016-12-02 15:30:00	425
0116-0069	2016-12-02 15:45:00	13
0116-0069	2016-12-02 16:00:00	31
0116-0069	2016-12-02 16:15:00	16
0116-0069	2016-12-02 16:30:00	0
0116-0069	2016-12-02 16:45:00	78
0116-0069	2016-12-02 17:00:00	133
0116-0069	2016-12-02 17:15:00	30
0116-0069	2016-12-02 17:30:00	11
0116-0069	2016-12-02 17:45:00	33
0116-0069	2016-12-02 18:00:00	851
0116-0069	2016-12-02 18:15:00	840
0116-0069	2016-12-02 18:30:00	36
0116-0069	2016-12-02 18:45:00	25
0116-0069	2016-12-02 19:00:00	241
0116-0069	2016-12-02 19:15:00	139
0116-0069	2016-12-02 19:30:00	42
0116-0069	2016-12-02 19:45:00	0
0116-0069	2016-12-02 20:00:00	0
0116-0069	2016-12-02 20:15:00	77
0116-0069	2016-12-02 20:30:00	7
0116-0069	2016-12-02 20:45:00	8
0116-0069	2016-12-02 21:00:00	8
0116-0069	2016-12-02 21:15:00	29
0116-0069	2016-12-02 21:30:00	11
0116-0069	2016-12-02 21:45:00	19
0116-0069	2016-12-02 22:00:00	23
0116-0069	2016-12-02 22:15:00	78
0116-0069	2016-12-02 22:30:00	51
0116-0069	2016-12-02 22:45:00	94
0116-0069	2016-12-02 23:00:00	29
0116-0069	2016-12-02 23:15:00	0
0116-0069	2016-12-02 23:30:00	0
0116-0069	2016-12-02 23:45:00	0
0116-0069	2016-12-03 00:00:00	0
0116-0069	2016-12-03 00:15:00	0
0116-0069	2016-12-03 00:30:00	0
0116-0069	2016-12-03 00:45:00	0
0116-0069	2016-12-03 01:00:00	0
0116-0069	2016-12-03 01:15:00	0
0116-0069	2016-12-03 01:30:00	0
0116-0069	2016-12-03 01:45:00	0
0116-0069	2016-12-03 02:00:00	0
0116-0069	2016-12-03 02:15:00	0
0116-0069	2016-12-03 02:30:00	0
0116-0069	2016-12-03 02:45:00	0
0116-0069	2016-12-03 03:00:00	0
0116-0069	2016-12-03 03:15:00	0
0116-0069	2016-12-03 03:30:00	0
0116-0069	2016-12-03 03:45:00	0
0116-0069	2016-12-03 04:00:00	58
0116-0069	2016-12-03 04:15:00	107
0116-0069	2016-12-03 04:30:00	25
0116-0069	2016-12-03 04:45:00	0
0116-0069	2016-12-03 05:00:00	0
0116-0069	2016-12-03 05:15:00	0
0116-0069	2016-12-03 05:30:00	0
0116-0069	2016-12-03 05:45:00	24
0116-0069	2016-12-03 06:00:00	59
0116-0069	2016-12-03 06:15:00	0
0116-0069	2016-12-03 06:30:00	0
0116-0069	2016-12-03 06:45:00	0
0116-0069	2016-12-03 07:00:00	0
0116-0069	2016-12-03 07:15:00	0
0116-0069	2016-12-03 07:30:00	74
0116-0069	2016-12-03 07:45:00	0
0116-0069	2016-12-03 08:00:00	6
0116-0069	2016-12-03 08:15:00	0
0116-0069	2016-12-03 08:30:00	0
0116-0069	2016-12-03 08:45:00	39
0116-0069	2016-12-03 09:00:00	15
0116-0069	2016-12-03 09:15:00	7
0116-0069	2016-12-03 09:30:00	110
0116-0069	2016-12-03 09:45:00	193
0116-0069	2016-12-03 10:00:00	69
0116-0069	2016-12-03 10:15:00	143
0116-0069	2016-12-03 10:30:00	52
0116-0069	2016-12-03 10:45:00	421
0116-0069	2016-12-03 11:00:00	231
0116-0069	2016-12-03 11:15:00	16
0116-0069	2016-12-03 11:30:00	287
0116-0069	2016-12-03 11:45:00	37
0116-0069	2016-12-03 12:00:00	7
0116-0069	2016-12-03 12:15:00	32
0116-0069	2016-12-03 12:30:00	344
0116-0069	2016-12-03 12:45:00	182
0116-0069	2016-12-03 13:00:00	141
0116-0069	2016-12-03 13:15:00	250
0116-0069	2016-12-03 13:30:00	243
0116-0069	2016-12-03 13:45:00	40
0116-0069	2016-12-03 14:00:00	24
0116-0069	2016-12-03 14:15:00	0
0116-0069	2016-12-03 14:30:00	0
0116-0069	2016-12-03 14:45:00	0
0116-0069	2016-12-03 15:00:00	4
0116-0069	2016-12-03 15:15:00	230
0116-0069	2016-12-03 15:30:00	28
0116-0069	2016-12-03 15:45:00	16
0116-0069	2016-12-03 16:00:00	0
0116-0069	2016-12-03 16:15:00	0
0116-0069	2016-12-03 16:30:00	23
0116-0069	2016-12-03 16:45:00	50
0116-0069	2016-12-03 17:00:00	51
0116-0069	2016-12-03 17:15:00	0
0116-0069	2016-12-03 17:30:00	0
0116-0069	2016-12-03 17:45:00	0
0116-0069	2016-12-03 18:00:00	28
0116-0069	2016-12-03 18:15:00	51
0116-0069	2016-12-03 18:30:00	27
0116-0069	2016-12-03 18:45:00	7
0116-0069	2016-12-03 19:00:00	48
0116-0069	2016-12-03 19:15:00	11
0116-0069	2016-12-03 19:30:00	23
0116-0069	2016-12-03 19:45:00	99
0116-0069	2016-12-03 20:00:00	19
0116-0069	2016-12-03 20:15:00	0
0116-0069	2016-12-03 20:30:00	0
0116-0069	2016-12-03 20:45:00	55
0116-0069	2016-12-03 21:00:00	0
0116-0069	2016-12-03 21:15:00	0
0116-0069	2016-12-03 21:30:00	26
0116-0069	2016-12-03 21:45:00	22
0116-0069	2016-12-03 22:00:00	13
0116-0069	2016-12-03 22:15:00	0
0116-0069	2016-12-03 22:30:00	0
0116-0069	2016-12-03 22:45:00	78
0116-0069	2016-12-03 23:00:00	129
0116-0069	2016-12-03 23:15:00	69
0116-0069	2016-12-03 23:30:00	70
0116-0069	2016-12-03 23:45:00	65
0116-0069	2016-12-04 00:00:00	52
0116-0069	2016-12-04 00:15:00	0
0116-0069	2016-12-04 00:30:00	0
0116-0069	2016-12-04 00:45:00	0
0116-0069	2016-12-04 01:00:00	0
0116-0069	2016-12-04 01:15:00	0
0116-0069	2016-12-04 01:30:00	0
0116-0069	2016-12-04 01:45:00	0
0116-0069	2016-12-04 02:00:00	51
0116-0069	2016-12-04 02:15:00	0
0116-0069	2016-12-04 02:30:00	0
0116-0069	2016-12-04 02:45:00	0
0116-0069	2016-12-04 03:00:00	0
0116-0069	2016-12-04 03:15:00	0
0116-0069	2016-12-04 03:30:00	0
0116-0069	2016-12-04 03:45:00	0
0116-0069	2016-12-04 04:00:00	0
0116-0069	2016-12-04 04:15:00	0
0116-0069	2016-12-04 04:30:00	0
0116-0069	2016-12-04 04:45:00	0
0116-0069	2016-12-04 05:00:00	0
0116-0069	2016-12-04 05:15:00	0
0116-0069	2016-12-04 05:30:00	0
0116-0069	2016-12-04 05:45:00	0
0116-0069	2016-12-04 06:00:00	0
0116-0069	2016-12-04 06:15:00	12
0116-0069	2016-12-04 06:30:00	36
0116-0069	2016-12-04 06:45:00	0
0116-0069	2016-12-04 07:00:00	30
0116-0069	2016-12-04 07:15:00	45
0116-0069	2016-12-04 07:30:00	25
0116-0069	2016-12-04 07:45:00	70
0116-0069	2016-12-04 08:00:00	48
0116-0069	2016-12-04 08:15:00	106
0116-0069	2016-12-04 08:30:00	288
0116-0069	2016-12-04 08:45:00	286
0116-0069	2016-12-04 09:00:00	166
0116-0069	2016-12-04 09:15:00	213
0116-0069	2016-12-04 09:30:00	274
0116-0069	2016-12-04 09:45:00	7
0116-0069	2016-12-04 10:00:00	25
0116-0069	2016-12-04 10:15:00	195
0116-0069	2016-12-04 10:30:00	92
0116-0069	2016-12-04 10:45:00	131
0116-0069	2016-12-04 11:00:00	128
0116-0069	2016-12-04 11:15:00	45
0116-0069	2016-12-04 11:30:00	46
0116-0069	2016-12-04 11:45:00	42
0116-0069	2016-12-04 12:00:00	37
0116-0069	2016-12-04 12:15:00	30
0116-0069	2016-12-04 12:30:00	44
0116-0069	2016-12-04 12:45:00	0
0116-0069	2016-12-04 13:00:00	114
0116-0069	2016-12-04 13:15:00	82
0116-0069	2016-12-04 13:30:00	1335
0116-0069	2016-12-04 13:45:00	11
0116-0069	2016-12-04 14:00:00	1084
0116-0069	2016-12-04 14:15:00	442
0116-0069	2016-12-04 14:30:00	1055
0116-0069	2016-12-04 14:45:00	142
0116-0069	2016-12-04 15:00:00	46
0116-0069	2016-12-04 15:15:00	22
0116-0069	2016-12-04 15:30:00	38
0116-0069	2016-12-04 15:45:00	9
0116-0069	2016-12-04 16:00:00	22
0116-0069	2016-12-04 16:15:00	7
0116-0069	2016-12-04 16:30:00	327
0116-0069	2016-12-04 16:45:00	1133
0116-0069	2016-12-04 17:00:00	41
0116-0069	2016-12-04 17:15:00	64
0116-0069	2016-12-04 17:30:00	0
0116-0069	2016-12-04 17:45:00	0
0116-0069	2016-12-04 18:00:00	30
0116-0069	2016-12-04 18:15:00	0
0116-0069	2016-12-04 18:30:00	11
0116-0069	2016-12-04 18:45:00	129
0116-0069	2016-12-04 19:00:00	6
0116-0069	2016-12-04 19:15:00	6
0116-0069	2016-12-04 19:30:00	0
0116-0069	2016-12-04 19:45:00	0
0116-0069	2016-12-04 20:00:00	0
0116-0069	2016-12-04 20:15:00	0
0116-0069	2016-12-04 20:30:00	0
0116-0069	2016-12-04 20:45:00	20
0116-0069	2016-12-04 21:00:00	13
0116-0069	2016-12-04 21:15:00	0
0116-0069	2016-12-04 21:30:00	0
0116-0069	2016-12-04 21:45:00	0
0116-0069	2016-12-04 22:00:00	129
0116-0069	2016-12-04 22:15:00	89
0116-0069	2016-12-04 22:30:00	156
0116-0069	2016-12-04 22:45:00	128
0116-0069	2016-12-04 23:00:00	54
0116-0069	2016-12-04 23:15:00	100
0116-0069	2016-12-04 23:30:00	0
0116-0069	2016-12-04 23:45:00	7
0116-0069	2016-12-05 00:00:00	25
0116-0069	2016-12-05 00:15:00	0
0116-0069	2016-12-05 00:30:00	0
0116-0069	2016-12-05 00:45:00	0
0116-0069	2016-12-05 01:00:00	0
0116-0069	2016-12-05 01:15:00	7
0116-0069	2016-12-05 01:30:00	0
0116-0069	2016-12-05 01:45:00	54
0116-0069	2016-12-05 02:00:00	112
0116-0069	2016-12-05 02:15:00	20
0116-0069	2016-12-05 02:30:00	0
0116-0069	2016-12-05 02:45:00	0
0116-0069	2016-12-05 03:00:00	0
0116-0069	2016-12-05 03:15:00	0
0116-0069	2016-12-05 03:30:00	0
0116-0069	2016-12-05 03:45:00	0
0116-0069	2016-12-05 04:00:00	0
0116-0069	2016-12-05 04:15:00	0
0116-0069	2016-12-05 04:30:00	7
0116-0069	2016-12-05 04:45:00	0
0116-0069	2016-12-05 05:00:00	14
0116-0069	2016-12-05 05:15:00	0
0116-0069	2016-12-05 05:30:00	0
0116-0069	2016-12-05 05:45:00	0
0116-0069	2016-12-05 06:00:00	0
0116-0069	2016-12-05 06:15:00	27
0116-0069	2016-12-05 06:30:00	0
0116-0069	2016-12-05 06:45:00	24
0116-0069	2016-12-05 07:00:00	118
0116-0069	2016-12-05 07:15:00	608
0116-0069	2016-12-05 07:30:00	565
0116-0069	2016-12-05 07:45:00	0
0116-0069	2016-12-05 08:00:00	15
0116-0069	2016-12-05 08:15:00	913
0116-0069	2016-12-05 08:30:00	297
0116-0069	2016-12-05 08:45:00	841
0116-0069	2016-12-05 09:00:00	845
0116-0069	2016-12-05 09:15:00	158
0116-0069	2016-12-05 09:30:00	114
0116-0069	2016-12-05 09:45:00	6
0116-0069	2016-12-05 10:00:00	228
0116-0069	2016-12-05 10:15:00	365
0116-0069	2016-12-05 10:30:00	213
0116-0069	2016-12-05 10:45:00	62
0116-0069	2016-12-05 11:00:00	597
0116-0069	2016-12-05 11:15:00	432
0116-0069	2016-12-05 11:30:00	0
0116-0069	2016-12-05 11:45:00	0
0116-0069	2016-12-05 12:00:00	0
0116-0069	2016-12-05 12:15:00	0
0116-0069	2016-12-05 12:30:00	0
0116-0069	2016-12-05 12:45:00	0
0116-0069	2016-12-05 13:00:00	0
0116-0069	2016-12-05 13:15:00	0
0116-0069	2016-12-05 13:30:00	0
0116-0069	2016-12-05 13:45:00	0
0116-0069	2016-12-05 14:00:00	0
0116-0069	2016-12-05 14:15:00	0
0116-0069	2016-12-05 14:30:00	0
0116-0069	2016-12-05 14:45:00	0
0116-0069	2016-12-05 15:00:00	0
0116-0069	2016-12-05 15:15:00	0
0116-0069	2016-12-05 15:30:00	0
0116-0069	2016-12-05 15:45:00	0
0116-0069	2016-12-05 16:00:00	0
0116-0069	2016-12-05 16:15:00	0
0116-0069	2016-12-05 16:30:00	0
0116-0069	2016-12-05 16:45:00	0
0116-0069	2016-12-05 17:00:00	0
0116-0069	2016-12-05 17:15:00	0
0116-0069	2016-12-05 17:30:00	0
0116-0069	2016-12-05 17:45:00	0
0116-0069	2016-12-05 18:00:00	0
0116-0069	2016-12-05 18:15:00	0
0116-0069	2016-12-05 18:30:00	0
0116-0069	2016-12-05 18:45:00	0
0116-0069	2016-12-05 19:00:00	0
0116-0069	2016-12-05 19:15:00	0
0116-0069	2016-12-05 19:30:00	0
0116-0069	2016-12-05 19:45:00	0
0116-0069	2016-12-05 20:00:00	0
0116-0069	2016-12-05 20:15:00	0
0116-0069	2016-12-05 20:30:00	0
0116-0069	2016-12-05 20:45:00	0
0116-0069	2016-12-05 21:00:00	0
0116-0069	2016-12-05 21:15:00	0
0116-0069	2016-12-05 21:30:00	0
0116-0069	2016-12-05 21:45:00	0
0116-0069	2016-12-05 22:00:00	0
0116-0069	2016-12-05 22:15:00	0
0116-0069	2016-12-05 22:30:00	0
0116-0069	2016-12-05 22:45:00	0
0116-0069	2016-12-05 23:00:00	0
0116-0069	2016-12-05 23:15:00	0
0116-0069	2016-12-05 23:30:00	0
0116-0069	2016-12-05 23:45:00	0
