## Supplementary Data 2 for "Digital phenotyping by consumer wearables identifies sleep-associated markers of cardiovascular disease risk and biological aging": ActivityTable_0116-0070-NHC.tsv

0116-0070	2016-02-25 00:00:00	0
0116-0070	2016-02-25 00:15:00	0
0116-0070	2016-02-25 00:30:00	0
0116-0070	2016-02-25 00:45:00	0
0116-0070	2016-02-25 01:00:00	0
0116-0070	2016-02-25 01:15:00	0
0116-0070	2016-02-25 01:30:00	0
0116-0070	2016-02-25 01:45:00	0
0116-0070	2016-02-25 02:00:00	0
0116-0070	2016-02-25 02:15:00	0
0116-0070	2016-02-25 02:30:00	0
0116-0070	2016-02-25 02:45:00	0
0116-0070	2016-02-25 03:00:00	0
0116-0070	2016-02-25 03:15:00	0
0116-0070	2016-02-25 03:30:00	0
0116-0070	2016-02-25 03:45:00	0
0116-0070	2016-02-25 04:00:00	0
0116-0070	2016-02-25 04:15:00	0
0116-0070	2016-02-25 04:30:00	0
0116-0070	2016-02-25 04:45:00	0
0116-0070	2016-02-25 05:00:00	0
0116-0070	2016-02-25 05:15:00	0
0116-0070	2016-02-25 05:30:00	0
0116-0070	2016-02-25 05:45:00	0
0116-0070	2016-02-25 06:00:00	0
0116-0070	2016-02-25 06:15:00	0
0116-0070	2016-02-25 06:30:00	0
0116-0070	2016-02-25 06:45:00	0
0116-0070	2016-02-25 07:00:00	0
0116-0070	2016-02-25 07:15:00	0
0116-0070	2016-02-25 07:30:00	0
0116-0070	2016-02-25 07:45:00	0
0116-0070	2016-02-25 08:00:00	0
0116-0070	2016-02-25 08:15:00	0
0116-0070	2016-02-25 08:30:00	0
0116-0070	2016-02-25 08:45:00	0
0116-0070	2016-02-25 09:00:00	0
0116-0070	2016-02-25 09:15:00	0
0116-0070	2016-02-25 09:30:00	0
0116-0070	2016-02-25 09:45:00	0
0116-0070	2016-02-25 10:00:00	0
0116-0070	2016-02-25 10:15:00	0
0116-0070	2016-02-25 10:30:00	0
0116-0070	2016-02-25 10:45:00	0
0116-0070	2016-02-25 11:00:00	10
0116-0070	2016-02-25 11:15:00	0
0116-0070	2016-02-25 11:30:00	0
0116-0070	2016-02-25 11:45:00	7
0116-0070	2016-02-25 12:00:00	44
0116-0070	2016-02-25 12:15:00	0
0116-0070	2016-02-25 12:30:00	0
0116-0070	2016-02-25 12:45:00	12
0116-0070	2016-02-25 13:00:00	125
0116-0070	2016-02-25 13:15:00	8
0116-0070	2016-02-25 13:30:00	16
0116-0070	2016-02-25 13:45:00	6
0116-0070	2016-02-25 14:00:00	0
0116-0070	2016-02-25 14:15:00	0
0116-0070	2016-02-25 14:30:00	0
0116-0070	2016-02-25 14:45:00	6
0116-0070	2016-02-25 15:00:00	0
0116-0070	2016-02-25 15:15:00	0
0116-0070	2016-02-25 15:30:00	0
0116-0070	2016-02-25 15:45:00	9
0116-0070	2016-02-25 16:00:00	0
0116-0070	2016-02-25 16:15:00	7
0116-0070	2016-02-25 16:30:00	0
0116-0070	2016-02-25 16:45:00	0
0116-0070	2016-02-25 17:00:00	0
0116-0070	2016-02-25 17:15:00	0
0116-0070	2016-02-25 17:30:00	63
0116-0070	2016-02-25 17:45:00	118
0116-0070	2016-02-25 18:00:00	29
0116-0070	2016-02-25 18:15:00	20
0116-0070	2016-02-25 18:30:00	10
0116-0070	2016-02-25 18:45:00	82
0116-0070	2016-02-25 19:00:00	32
0116-0070	2016-02-25 19:15:00	48
0116-0070	2016-02-25 19:30:00	12
0116-0070	2016-02-25 19:45:00	41
0116-0070	2016-02-25 20:00:00	66
0116-0070	2016-02-25 20:15:00	6
0116-0070	2016-02-25 20:30:00	28
0116-0070	2016-02-25 20:45:00	66
0116-0070	2016-02-25 21:00:00	18
0116-0070	2016-02-25 21:15:00	35
0116-0070	2016-02-25 21:30:00	53
0116-0070	2016-02-25 21:45:00	16
0116-0070	2016-02-25 22:00:00	18
0116-0070	2016-02-25 22:15:00	4
0116-0070	2016-02-25 22:30:00	115
0116-0070	2016-02-25 22:45:00	5
0116-0070	2016-02-25 23:00:00	0
0116-0070	2016-02-25 23:15:00	118
0116-0070	2016-02-25 23:30:00	456
0116-0070	2016-02-25 23:45:00	0
0116-0070	2016-02-26 00:00:00	46
0116-0070	2016-02-26 00:15:00	25
0116-0070	2016-02-26 00:30:00	35
0116-0070	2016-02-26 00:45:00	30
0116-0070	2016-02-26 01:00:00	6
0116-0070	2016-02-26 01:15:00	0
0116-0070	2016-02-26 01:30:00	167
0116-0070	2016-02-26 01:45:00	7
0116-0070	2016-02-26 02:00:00	0
0116-0070	2016-02-26 02:15:00	0
0116-0070	2016-02-26 02:30:00	7
0116-0070	2016-02-26 02:45:00	13
0116-0070	2016-02-26 03:00:00	0
0116-0070	2016-02-26 03:15:00	0
0116-0070	2016-02-26 03:30:00	14
0116-0070	2016-02-26 03:45:00	28
0116-0070	2016-02-26 04:00:00	7
0116-0070	2016-02-26 04:15:00	0
0116-0070	2016-02-26 04:30:00	0
0116-0070	2016-02-26 04:45:00	0
0116-0070	2016-02-26 05:00:00	0
0116-0070	2016-02-26 05:15:00	0
0116-0070	2016-02-26 05:30:00	0
0116-0070	2016-02-26 05:45:00	0
0116-0070	2016-02-26 06:00:00	4
0116-0070	2016-02-26 06:15:00	7
0116-0070	2016-02-26 06:30:00	0
0116-0070	2016-02-26 06:45:00	0
0116-0070	2016-02-26 07:00:00	0
0116-0070	2016-02-26 07:15:00	0
0116-0070	2016-02-26 07:30:00	0
0116-0070	2016-02-26 07:45:00	7
0116-0070	2016-02-26 08:00:00	0
0116-0070	2016-02-26 08:15:00	0
0116-0070	2016-02-26 08:30:00	0
0116-0070	2016-02-26 08:45:00	0
0116-0070	2016-02-26 09:00:00	23
0116-0070	2016-02-26 09:15:00	0
0116-0070	2016-02-26 09:30:00	0
0116-0070	2016-02-26 09:45:00	0
0116-0070	2016-02-26 10:00:00	0
0116-0070	2016-02-26 10:15:00	191
0116-0070	2016-02-26 10:30:00	262
0116-0070	2016-02-26 10:45:00	21
0116-0070	2016-02-26 11:00:00	87
0116-0070	2016-02-26 11:15:00	66
0116-0070	2016-02-26 11:30:00	0
0116-0070	2016-02-26 11:45:00	374
0116-0070	2016-02-26 12:00:00	334
0116-0070	2016-02-26 12:15:00	695
0116-0070	2016-02-26 12:30:00	98
0116-0070	2016-02-26 12:45:00	265
0116-0070	2016-02-26 13:00:00	692
0116-0070	2016-02-26 13:15:00	0
0116-0070	2016-02-26 13:30:00	117
0116-0070	2016-02-26 13:45:00	830
0116-0070	2016-02-26 14:00:00	6
0116-0070	2016-02-26 14:15:00	203
0116-0070	2016-02-26 14:30:00	839
0116-0070	2016-02-26 14:45:00	677
0116-0070	2016-02-26 15:00:00	336
0116-0070	2016-02-26 15:15:00	291
0116-0070	2016-02-26 15:30:00	901
0116-0070	2016-02-26 15:45:00	556
0116-0070	2016-02-26 16:00:00	147
0116-0070	2016-02-26 16:15:00	578
0116-0070	2016-02-26 16:30:00	7
0116-0070	2016-02-26 16:45:00	87
0116-0070	2016-02-26 17:00:00	587
0116-0070	2016-02-26 17:15:00	0
0116-0070	2016-02-26 17:30:00	0
0116-0070	2016-02-26 17:45:00	541
0116-0070	2016-02-26 18:00:00	197
0116-0070	2016-02-26 18:15:00	37
0116-0070	2016-02-26 18:30:00	8
0116-0070	2016-02-26 18:45:00	72
0116-0070	2016-02-26 19:00:00	17
0116-0070	2016-02-26 19:15:00	7
0116-0070	2016-02-26 19:30:00	23
0116-0070	2016-02-26 19:45:00	0
0116-0070	2016-02-26 20:00:00	38
0116-0070	2016-02-26 20:15:00	16
0116-0070	2016-02-26 20:30:00	17
0116-0070	2016-02-26 20:45:00	11
0116-0070	2016-02-26 21:00:00	21
0116-0070	2016-02-26 21:15:00	76
0116-0070	2016-02-26 21:30:00	152
0116-0070	2016-02-26 21:45:00	15
0116-0070	2016-02-26 22:00:00	9
0116-0070	2016-02-26 22:15:00	12
0116-0070	2016-02-26 22:30:00	9
0116-0070	2016-02-26 22:45:00	9
0116-0070	2016-02-26 23:00:00	7
0116-0070	2016-02-26 23:15:00	0
0116-0070	2016-02-26 23:30:00	0
0116-0070	2016-02-26 23:45:00	0
0116-0070	2016-02-27 00:00:00	0
0116-0070	2016-02-27 00:15:00	59
0116-0070	2016-02-27 00:30:00	0
0116-0070	2016-02-27 00:45:00	87
0116-0070	2016-02-27 01:00:00	35
0116-0070	2016-02-27 01:15:00	0
0116-0070	2016-02-27 01:30:00	0
0116-0070	2016-02-27 01:45:00	0
0116-0070	2016-02-27 02:00:00	0
0116-0070	2016-02-27 02:15:00	16
0116-0070	2016-02-27 02:30:00	23
0116-0070	2016-02-27 02:45:00	0
0116-0070	2016-02-27 03:00:00	0
0116-0070	2016-02-27 03:15:00	0
0116-0070	2016-02-27 03:30:00	0
0116-0070	2016-02-27 03:45:00	0
0116-0070	2016-02-27 04:00:00	0
0116-0070	2016-02-27 04:15:00	5
0116-0070	2016-02-27 04:30:00	0
0116-0070	2016-02-27 04:45:00	0
0116-0070	2016-02-27 05:00:00	14
0116-0070	2016-02-27 05:15:00	14
0116-0070	2016-02-27 05:30:00	0
0116-0070	2016-02-27 05:45:00	11
0116-0070	2016-02-27 06:00:00	0
0116-0070	2016-02-27 06:15:00	0
0116-0070	2016-02-27 06:30:00	0
0116-0070	2016-02-27 06:45:00	7
0116-0070	2016-02-27 07:00:00	0
0116-0070	2016-02-27 07:15:00	0
0116-0070	2016-02-27 07:30:00	0
0116-0070	2016-02-27 07:45:00	0
0116-0070	2016-02-27 08:00:00	0
0116-0070	2016-02-27 08:15:00	0
0116-0070	2016-02-27 08:30:00	0
0116-0070	2016-02-27 08:45:00	0
0116-0070	2016-02-27 09:00:00	0
0116-0070	2016-02-27 09:15:00	0
0116-0070	2016-02-27 09:30:00	0
0116-0070	2016-02-27 09:45:00	0
0116-0070	2016-02-27 10:00:00	0
0116-0070	2016-02-27 10:15:00	0
0116-0070	2016-02-27 10:30:00	0
0116-0070	2016-02-27 10:45:00	0
0116-0070	2016-02-27 11:00:00	0
0116-0070	2016-02-27 11:15:00	0
0116-0070	2016-02-27 11:30:00	0
0116-0070	2016-02-27 11:45:00	0
0116-0070	2016-02-27 12:00:00	0
0116-0070	2016-02-27 12:15:00	0
0116-0070	2016-02-27 12:30:00	0
0116-0070	2016-02-27 12:45:00	14
0116-0070	2016-02-27 13:00:00	0
0116-0070	2016-02-27 13:15:00	0
0116-0070	2016-02-27 13:30:00	0
0116-0070	2016-02-27 13:45:00	0
0116-0070	2016-02-27 14:00:00	22
0116-0070	2016-02-27 14:15:00	8
0116-0070	2016-02-27 14:30:00	91
0116-0070	2016-02-27 14:45:00	81
0116-0070	2016-02-27 15:00:00	0
0116-0070	2016-02-27 15:15:00	0
0116-0070	2016-02-27 15:30:00	45
0116-0070	2016-02-27 15:45:00	164
0116-0070	2016-02-27 16:00:00	168
0116-0070	2016-02-27 16:15:00	70
0116-0070	2016-02-27 16:30:00	299
0116-0070	2016-02-27 16:45:00	0
0116-0070	2016-02-27 17:00:00	476
0116-0070	2016-02-27 17:15:00	822
0116-0070	2016-02-27 17:30:00	44
0116-0070	2016-02-27 17:45:00	0
0116-0070	2016-02-27 18:00:00	58
0116-0070	2016-02-27 18:15:00	630
0116-0070	2016-02-27 18:30:00	676
0116-0070	2016-02-27 18:45:00	678
0116-0070	2016-02-27 19:00:00	754
0116-0070	2016-02-27 19:15:00	111
0116-0070	2016-02-27 19:30:00	33
0116-0070	2016-02-27 19:45:00	392
0116-0070	2016-02-27 20:00:00	5
0116-0070	2016-02-27 20:15:00	657
0116-0070	2016-02-27 20:30:00	267
0116-0070	2016-02-27 20:45:00	190
0116-0070	2016-02-27 21:00:00	124
0116-0070	2016-02-27 21:15:00	84
0116-0070	2016-02-27 21:30:00	40
0116-0070	2016-02-27 21:45:00	0
0116-0070	2016-02-27 22:00:00	43
0116-0070	2016-02-27 22:15:00	25
0116-0070	2016-02-27 22:30:00	0
0116-0070	2016-02-27 22:45:00	0
0116-0070	2016-02-27 23:00:00	0
0116-0070	2016-02-27 23:15:00	0
0116-0070	2016-02-27 23:30:00	0
0116-0070	2016-02-27 23:45:00	0
0116-0070	2016-02-28 00:00:00	0
0116-0070	2016-02-28 00:15:00	0
0116-0070	2016-02-28 00:30:00	11
0116-0070	2016-02-28 00:45:00	0
0116-0070	2016-02-28 01:00:00	0
0116-0070	2016-02-28 01:15:00	41
0116-0070	2016-02-28 01:30:00	5
0116-0070	2016-02-28 01:45:00	0
0116-0070	2016-02-28 02:00:00	0
0116-0070	2016-02-28 02:15:00	44
0116-0070	2016-02-28 02:30:00	43
0116-0070	2016-02-28 02:45:00	0
0116-0070	2016-02-28 03:00:00	4
0116-0070	2016-02-28 03:15:00	22
0116-0070	2016-02-28 03:30:00	10
0116-0070	2016-02-28 03:45:00	9
0116-0070	2016-02-28 04:00:00	0
0116-0070	2016-02-28 04:15:00	0
0116-0070	2016-02-28 04:30:00	0
0116-0070	2016-02-28 04:45:00	0
0116-0070	2016-02-28 05:00:00	0
0116-0070	2016-02-28 05:15:00	0
0116-0070	2016-02-28 05:30:00	7
0116-0070	2016-02-28 05:45:00	0
0116-0070	2016-02-28 06:00:00	7
0116-0070	2016-02-28 06:15:00	0
0116-0070	2016-02-28 06:30:00	0
0116-0070	2016-02-28 06:45:00	0
0116-0070	2016-02-28 07:00:00	0
0116-0070	2016-02-28 07:15:00	0
0116-0070	2016-02-28 07:30:00	0
0116-0070	2016-02-28 07:45:00	13
0116-0070	2016-02-28 08:00:00	0
0116-0070	2016-02-28 08:15:00	0
0116-0070	2016-02-28 08:30:00	0
0116-0070	2016-02-28 08:45:00	0
0116-0070	2016-02-28 09:00:00	0
0116-0070	2016-02-28 09:15:00	0
0116-0070	2016-02-28 09:30:00	0
0116-0070	2016-02-28 09:45:00	4
0116-0070	2016-02-28 10:00:00	0
0116-0070	2016-02-28 10:15:00	0
0116-0070	2016-02-28 10:30:00	0
0116-0070	2016-02-28 10:45:00	9
0116-0070	2016-02-28 11:00:00	0
0116-0070	2016-02-28 11:15:00	0
0116-0070	2016-02-28 11:30:00	34
0116-0070	2016-02-28 11:45:00	0
0116-0070	2016-02-28 12:00:00	286
0116-0070	2016-02-28 12:15:00	86
0116-0070	2016-02-28 12:30:00	149
0116-0070	2016-02-28 12:45:00	0
0116-0070	2016-02-28 13:00:00	37
0116-0070	2016-02-28 13:15:00	128
0116-0070	2016-02-28 13:30:00	18
0116-0070	2016-02-28 13:45:00	0
0116-0070	2016-02-28 14:00:00	45
0116-0070	2016-02-28 14:15:00	107
0116-0070	2016-02-28 14:30:00	25
0116-0070	2016-02-28 14:45:00	172
0116-0070	2016-02-28 15:00:00	73
0116-0070	2016-02-28 15:15:00	74
0116-0070	2016-02-28 15:30:00	189
0116-0070	2016-02-28 15:45:00	483
0116-0070	2016-02-28 16:00:00	340
0116-0070	2016-02-28 16:15:00	296
0116-0070	2016-02-28 16:30:00	886
0116-0070	2016-02-28 16:45:00	596
0116-0070	2016-02-28 17:00:00	92
0116-0070	2016-02-28 17:15:00	750
0116-0070	2016-02-28 17:30:00	623
0116-0070	2016-02-28 17:45:00	49
0116-0070	2016-02-28 18:00:00	382
0116-0070	2016-02-28 18:15:00	411
0116-0070	2016-02-28 18:30:00	1805
0116-0070	2016-02-28 18:45:00	1792
0116-0070	2016-02-28 19:00:00	1191
0116-0070	2016-02-28 19:15:00	36
0116-0070	2016-02-28 19:30:00	0
0116-0070	2016-02-28 19:45:00	0
0116-0070	2016-02-28 20:00:00	0
0116-0070	2016-02-28 20:15:00	0
0116-0070	2016-02-28 20:30:00	0
0116-0070	2016-02-28 20:45:00	0
0116-0070	2016-02-28 21:00:00	0
0116-0070	2016-02-28 21:15:00	0
0116-0070	2016-02-28 21:30:00	0
0116-0070	2016-02-28 21:45:00	0
0116-0070	2016-02-28 22:00:00	0
0116-0070	2016-02-28 22:15:00	0
0116-0070	2016-02-28 22:30:00	0
0116-0070	2016-02-28 22:45:00	0
0116-0070	2016-02-28 23:00:00	0
0116-0070	2016-02-28 23:15:00	0
0116-0070	2016-02-28 23:30:00	0
0116-0070	2016-02-28 23:45:00	14
0116-0070	2016-02-29 00:00:00	0
0116-0070	2016-02-29 00:15:00	0
0116-0070	2016-02-29 00:30:00	0
0116-0070	2016-02-29 00:45:00	0
0116-0070	2016-02-29 01:00:00	0
0116-0070	2016-02-29 01:15:00	0
0116-0070	2016-02-29 01:30:00	0
0116-0070	2016-02-29 01:45:00	0
0116-0070	2016-02-29 02:00:00	45
0116-0070	2016-02-29 02:15:00	22
0116-0070	2016-02-29 02:30:00	0
0116-0070	2016-02-29 02:45:00	0
0116-0070	2016-02-29 03:00:00	0
0116-0070	2016-02-29 03:15:00	0
0116-0070	2016-02-29 03:30:00	27
0116-0070	2016-02-29 03:45:00	0
0116-0070	2016-02-29 04:00:00	4
0116-0070	2016-02-29 04:15:00	0
0116-0070	2016-02-29 04:30:00	0
0116-0070	2016-02-29 04:45:00	7
0116-0070	2016-02-29 05:00:00	8
0116-0070	2016-02-29 05:15:00	0
0116-0070	2016-02-29 05:30:00	9
0116-0070	2016-02-29 05:45:00	17
0116-0070	2016-02-29 06:00:00	4
0116-0070	2016-02-29 06:15:00	0
0116-0070	2016-02-29 06:30:00	0
0116-0070	2016-02-29 06:45:00	0
0116-0070	2016-02-29 07:00:00	0
0116-0070	2016-02-29 07:15:00	0
0116-0070	2016-02-29 07:30:00	0
0116-0070	2016-02-29 07:45:00	0
0116-0070	2016-02-29 08:00:00	0
0116-0070	2016-02-29 08:15:00	0
0116-0070	2016-02-29 08:30:00	0
0116-0070	2016-02-29 08:45:00	0
0116-0070	2016-02-29 09:00:00	0
0116-0070	2016-02-29 09:15:00	0
0116-0070	2016-02-29 09:30:00	0
0116-0070	2016-02-29 09:45:00	0
0116-0070	2016-02-29 10:00:00	0
0116-0070	2016-02-29 10:15:00	10
0116-0070	2016-02-29 10:30:00	5
0116-0070	2016-02-29 10:45:00	20
0116-0070	2016-02-29 11:00:00	0
0116-0070	2016-02-29 11:15:00	21
0116-0070	2016-02-29 11:30:00	10
0116-0070	2016-02-29 11:45:00	0
0116-0070	2016-02-29 12:00:00	0
0116-0070	2016-02-29 12:15:00	87
0116-0070	2016-02-29 12:30:00	281
0116-0070	2016-02-29 12:45:00	81
0116-0070	2016-02-29 13:00:00	36
0116-0070	2016-02-29 13:15:00	52
0116-0070	2016-02-29 13:30:00	0
0116-0070	2016-02-29 13:45:00	0
0116-0070	2016-02-29 14:00:00	60
0116-0070	2016-02-29 14:15:00	0
0116-0070	2016-02-29 14:30:00	0
0116-0070	2016-02-29 14:45:00	0
0116-0070	2016-02-29 15:00:00	0
0116-0070	2016-02-29 15:15:00	31
0116-0070	2016-02-29 15:30:00	8
0116-0070	2016-02-29 15:45:00	52
0116-0070	2016-02-29 16:00:00	191
0116-0070	2016-02-29 16:15:00	17
0116-0070	2016-02-29 16:30:00	13
0116-0070	2016-02-29 16:45:00	6
0116-0070	2016-02-29 17:00:00	18
0116-0070	2016-02-29 17:15:00	120
0116-0070	2016-02-29 17:30:00	74
0116-0070	2016-02-29 17:45:00	20
0116-0070	2016-02-29 18:00:00	0
0116-0070	2016-02-29 18:15:00	122
0116-0070	2016-02-29 18:30:00	135
0116-0070	2016-02-29 18:45:00	39
0116-0070	2016-02-29 19:00:00	8
0116-0070	2016-02-29 19:15:00	94
0116-0070	2016-02-29 19:30:00	74
0116-0070	2016-02-29 19:45:00	70
0116-0070	2016-02-29 20:00:00	0
0116-0070	2016-02-29 20:15:00	0
0116-0070	2016-02-29 20:30:00	0
0116-0070	2016-02-29 20:45:00	8
0116-0070	2016-02-29 21:00:00	0
0116-0070	2016-02-29 21:15:00	67
0116-0070	2016-02-29 21:30:00	47
0116-0070	2016-02-29 21:45:00	4
0116-0070	2016-02-29 22:00:00	4
0116-0070	2016-02-29 22:15:00	84
0116-0070	2016-02-29 22:30:00	10
0116-0070	2016-02-29 22:45:00	0
0116-0070	2016-02-29 23:00:00	28
0116-0070	2016-02-29 23:15:00	9
0116-0070	2016-02-29 23:30:00	58
0116-0070	2016-02-29 23:45:00	170
0116-0070	2016-03-01 00:00:00	13
0116-0070	2016-03-01 00:15:00	206
0116-0070	2016-03-01 00:30:00	11
0116-0070	2016-03-01 00:45:00	56
0116-0070	2016-03-01 01:00:00	0
0116-0070	2016-03-01 01:15:00	7
0116-0070	2016-03-01 01:30:00	0
0116-0070	2016-03-01 01:45:00	0
0116-0070	2016-03-01 02:00:00	8
0116-0070	2016-03-01 02:15:00	10
0116-0070	2016-03-01 02:30:00	0
0116-0070	2016-03-01 02:45:00	0
0116-0070	2016-03-01 03:00:00	0
0116-0070	2016-03-01 03:15:00	0
0116-0070	2016-03-01 03:30:00	14
0116-0070	2016-03-01 03:45:00	1
0116-0070	2016-03-01 04:00:00	0
0116-0070	2016-03-01 04:15:00	11
0116-0070	2016-03-01 04:30:00	0
0116-0070	2016-03-01 04:45:00	0
0116-0070	2016-03-01 05:00:00	0
0116-0070	2016-03-01 05:15:00	0
0116-0070	2016-03-01 05:30:00	19
0116-0070	2016-03-01 05:45:00	4
0116-0070	2016-03-01 06:00:00	0
0116-0070	2016-03-01 06:15:00	0
0116-0070	2016-03-01 06:30:00	4
0116-0070	2016-03-01 06:45:00	0
0116-0070	2016-03-01 07:00:00	0
0116-0070	2016-03-01 07:15:00	0
0116-0070	2016-03-01 07:30:00	0
0116-0070	2016-03-01 07:45:00	0
0116-0070	2016-03-01 08:00:00	6
0116-0070	2016-03-01 08:15:00	0
0116-0070	2016-03-01 08:30:00	0
0116-0070	2016-03-01 08:45:00	4
0116-0070	2016-03-01 09:00:00	0
0116-0070	2016-03-01 09:15:00	0
0116-0070	2016-03-01 09:30:00	0
0116-0070	2016-03-01 09:45:00	0
0116-0070	2016-03-01 10:00:00	0
0116-0070	2016-03-01 10:15:00	0
0116-0070	2016-03-01 10:30:00	0
0116-0070	2016-03-01 10:45:00	0
0116-0070	2016-03-01 11:00:00	0
0116-0070	2016-03-01 11:15:00	23
0116-0070	2016-03-01 11:30:00	14
0116-0070	2016-03-01 11:45:00	0
0116-0070	2016-03-01 12:00:00	6
0116-0070	2016-03-01 12:15:00	0
0116-0070	2016-03-01 12:30:00	0
0116-0070	2016-03-01 12:45:00	0
0116-0070	2016-03-01 13:00:00	0
0116-0070	2016-03-01 13:15:00	208
0116-0070	2016-03-01 13:30:00	37
0116-0070	2016-03-01 13:45:00	0
0116-0070	2016-03-01 14:00:00	0
0116-0070	2016-03-01 14:15:00	293
0116-0070	2016-03-01 14:30:00	258
0116-0070	2016-03-01 14:45:00	0
0116-0070	2016-03-01 15:00:00	0
0116-0070	2016-03-01 15:15:00	0
0116-0070	2016-03-01 15:30:00	0
0116-0070	2016-03-01 15:45:00	0
0116-0070	2016-03-01 16:00:00	0
0116-0070	2016-03-01 16:15:00	0
0116-0070	2016-03-01 16:30:00	0
0116-0070	2016-03-01 16:45:00	0
0116-0070	2016-03-01 17:00:00	0
0116-0070	2016-03-01 17:15:00	0
0116-0070	2016-03-01 17:30:00	0
0116-0070	2016-03-01 17:45:00	0
0116-0070	2016-03-01 18:00:00	0
0116-0070	2016-03-01 18:15:00	0
0116-0070	2016-03-01 18:30:00	0
0116-0070	2016-03-01 18:45:00	0
0116-0070	2016-03-01 19:00:00	0
0116-0070	2016-03-01 19:15:00	0
0116-0070	2016-03-01 19:30:00	0
0116-0070	2016-03-01 19:45:00	0
0116-0070	2016-03-01 20:00:00	0
0116-0070	2016-03-01 20:15:00	0
0116-0070	2016-03-01 20:30:00	0
0116-0070	2016-03-01 20:45:00	0
0116-0070	2016-03-01 21:00:00	0
0116-0070	2016-03-01 21:15:00	0
0116-0070	2016-03-01 21:30:00	0
0116-0070	2016-03-01 21:45:00	0
0116-0070	2016-03-01 22:00:00	0
0116-0070	2016-03-01 22:15:00	0
0116-0070	2016-03-01 22:30:00	0
0116-0070	2016-03-01 22:45:00	0
0116-0070	2016-03-01 23:00:00	0
0116-0070	2016-03-01 23:15:00	0
0116-0070	2016-03-01 23:30:00	0
0116-0070	2016-03-01 23:45:00	0
