## Supplementary Data 2 for "Digital phenotyping by consumer wearables identifies sleep-associated markers of cardiovascular disease risk and biological aging": ActivityTable_0116-0072-NHC.tsv

0116-0072	2017-04-11 00:00:00	0
0116-0072	2017-04-11 00:15:00	0
0116-0072	2017-04-11 00:30:00	0
0116-0072	2017-04-11 00:45:00	0
0116-0072	2017-04-11 01:00:00	0
0116-0072	2017-04-11 01:15:00	0
0116-0072	2017-04-11 01:30:00	0
0116-0072	2017-04-11 01:45:00	0
0116-0072	2017-04-11 02:00:00	0
0116-0072	2017-04-11 02:15:00	0
0116-0072	2017-04-11 02:30:00	0
0116-0072	2017-04-11 02:45:00	0
0116-0072	2017-04-11 03:00:00	0
0116-0072	2017-04-11 03:15:00	0
0116-0072	2017-04-11 03:30:00	0
0116-0072	2017-04-11 03:45:00	0
0116-0072	2017-04-11 04:00:00	0
0116-0072	2017-04-11 04:15:00	0
0116-0072	2017-04-11 04:30:00	0
0116-0072	2017-04-11 04:45:00	0
0116-0072	2017-04-11 05:00:00	0
0116-0072	2017-04-11 05:15:00	0
0116-0072	2017-04-11 05:30:00	0
0116-0072	2017-04-11 05:45:00	0
0116-0072	2017-04-11 06:00:00	0
0116-0072	2017-04-11 06:15:00	0
0116-0072	2017-04-11 06:30:00	0
0116-0072	2017-04-11 06:45:00	0
0116-0072	2017-04-11 07:00:00	0
0116-0072	2017-04-11 07:15:00	0
0116-0072	2017-04-11 07:30:00	0
0116-0072	2017-04-11 07:45:00	0
0116-0072	2017-04-11 08:00:00	0
0116-0072	2017-04-11 08:15:00	0
0116-0072	2017-04-11 08:30:00	0
0116-0072	2017-04-11 08:45:00	0
0116-0072	2017-04-11 09:00:00	0
0116-0072	2017-04-11 09:15:00	0
0116-0072	2017-04-11 09:30:00	0
0116-0072	2017-04-11 09:45:00	0
0116-0072	2017-04-11 10:00:00	0
0116-0072	2017-04-11 10:15:00	0
0116-0072	2017-04-11 10:30:00	0
0116-0072	2017-04-11 10:45:00	0
0116-0072	2017-04-11 11:00:00	0
0116-0072	2017-04-11 11:15:00	0
0116-0072	2017-04-11 11:30:00	0
0116-0072	2017-04-11 11:45:00	0
0116-0072	2017-04-11 12:00:00	0
0116-0072	2017-04-11 12:15:00	344
0116-0072	2017-04-11 12:30:00	450
0116-0072	2017-04-11 12:45:00	0
0116-0072	2017-04-11 13:00:00	0
0116-0072	2017-04-11 13:15:00	25
0116-0072	2017-04-11 13:30:00	232
0116-0072	2017-04-11 13:45:00	151
0116-0072	2017-04-11 14:00:00	216
0116-0072	2017-04-11 14:15:00	80
0116-0072	2017-04-11 14:30:00	60
0116-0072	2017-04-11 14:45:00	88
0116-0072	2017-04-11 15:00:00	0
0116-0072	2017-04-11 15:15:00	0
0116-0072	2017-04-11 15:30:00	0
0116-0072	2017-04-11 15:45:00	0
0116-0072	2017-04-11 16:00:00	0
0116-0072	2017-04-11 16:15:00	7
0116-0072	2017-04-11 16:30:00	0
0116-0072	2017-04-11 16:45:00	0
0116-0072	2017-04-11 17:00:00	0
0116-0072	2017-04-11 17:15:00	0
0116-0072	2017-04-11 17:30:00	56
0116-0072	2017-04-11 17:45:00	0
0116-0072	2017-04-11 18:00:00	0
0116-0072	2017-04-11 18:15:00	0
0116-0072	2017-04-11 18:30:00	0
0116-0072	2017-04-11 18:45:00	0
0116-0072	2017-04-11 19:00:00	83
0116-0072	2017-04-11 19:15:00	0
0116-0072	2017-04-11 19:30:00	0
0116-0072	2017-04-11 19:45:00	0
0116-0072	2017-04-11 20:00:00	0
0116-0072	2017-04-11 20:15:00	0
0116-0072	2017-04-11 20:30:00	6
0116-0072	2017-04-11 20:45:00	0
0116-0072	2017-04-11 21:00:00	11
0116-0072	2017-04-11 21:15:00	0
0116-0072	2017-04-11 21:30:00	0
0116-0072	2017-04-11 21:45:00	0
0116-0072	2017-04-11 22:00:00	47
0116-0072	2017-04-11 22:15:00	0
0116-0072	2017-04-11 22:30:00	0
0116-0072	2017-04-11 22:45:00	0
0116-0072	2017-04-11 23:00:00	0
0116-0072	2017-04-11 23:15:00	0
0116-0072	2017-04-11 23:30:00	0
0116-0072	2017-04-11 23:45:00	0
0116-0072	2017-04-12 00:00:00	13
0116-0072	2017-04-12 00:15:00	0
0116-0072	2017-04-12 00:30:00	57
0116-0072	2017-04-12 00:45:00	0
0116-0072	2017-04-12 01:00:00	0
0116-0072	2017-04-12 01:15:00	0
0116-0072	2017-04-12 01:30:00	0
0116-0072	2017-04-12 01:45:00	0
0116-0072	2017-04-12 02:00:00	16
0116-0072	2017-04-12 02:15:00	0
0116-0072	2017-04-12 02:30:00	43
0116-0072	2017-04-12 02:45:00	0
0116-0072	2017-04-12 03:00:00	0
0116-0072	2017-04-12 03:15:00	0
0116-0072	2017-04-12 03:30:00	24
0116-0072	2017-04-12 03:45:00	0
0116-0072	2017-04-12 04:00:00	0
0116-0072	2017-04-12 04:15:00	15
0116-0072	2017-04-12 04:30:00	0
0116-0072	2017-04-12 04:45:00	0
0116-0072	2017-04-12 05:00:00	0
0116-0072	2017-04-12 05:15:00	0
0116-0072	2017-04-12 05:30:00	0
0116-0072	2017-04-12 05:45:00	0
0116-0072	2017-04-12 06:00:00	0
0116-0072	2017-04-12 06:15:00	0
0116-0072	2017-04-12 06:30:00	0
0116-0072	2017-04-12 06:45:00	0
0116-0072	2017-04-12 07:00:00	0
0116-0072	2017-04-12 07:15:00	0
0116-0072	2017-04-12 07:30:00	5
0116-0072	2017-04-12 07:45:00	0
0116-0072	2017-04-12 08:00:00	0
0116-0072	2017-04-12 08:15:00	0
0116-0072	2017-04-12 08:30:00	0
0116-0072	2017-04-12 08:45:00	23
0116-0072	2017-04-12 09:00:00	0
0116-0072	2017-04-12 09:15:00	0
0116-0072	2017-04-12 09:30:00	0
0116-0072	2017-04-12 09:45:00	12
0116-0072	2017-04-12 10:00:00	0
0116-0072	2017-04-12 10:15:00	0
0116-0072	2017-04-12 10:30:00	0
0116-0072	2017-04-12 10:45:00	0
0116-0072	2017-04-12 11:00:00	33
0116-0072	2017-04-12 11:15:00	325
0116-0072	2017-04-12 11:30:00	651
0116-0072	2017-04-12 11:45:00	409
0116-0072	2017-04-12 12:00:00	556
0116-0072	2017-04-12 12:15:00	337
0116-0072	2017-04-12 12:30:00	140
0116-0072	2017-04-12 12:45:00	193
0116-0072	2017-04-12 13:00:00	145
0116-0072	2017-04-12 13:15:00	333
0116-0072	2017-04-12 13:30:00	426
0116-0072	2017-04-12 13:45:00	384
0116-0072	2017-04-12 14:00:00	254
0116-0072	2017-04-12 14:15:00	291
0116-0072	2017-04-12 14:30:00	382
0116-0072	2017-04-12 14:45:00	564
0116-0072	2017-04-12 15:00:00	1000
0116-0072	2017-04-12 15:15:00	309
0116-0072	2017-04-12 15:30:00	412
0116-0072	2017-04-12 15:45:00	0
0116-0072	2017-04-12 16:00:00	424
0116-0072	2017-04-12 16:15:00	911
0116-0072	2017-04-12 16:30:00	66
0116-0072	2017-04-12 16:45:00	84
0116-0072	2017-04-12 17:00:00	129
0116-0072	2017-04-12 17:15:00	49
0116-0072	2017-04-12 17:30:00	53
0116-0072	2017-04-12 17:45:00	1034
0116-0072	2017-04-12 18:00:00	594
0116-0072	2017-04-12 18:15:00	497
0116-0072	2017-04-12 18:30:00	514
0116-0072	2017-04-12 18:45:00	440
0116-0072	2017-04-12 19:00:00	639
0116-0072	2017-04-12 19:15:00	650
0116-0072	2017-04-12 19:30:00	437
0116-0072	2017-04-12 19:45:00	337
0116-0072	2017-04-12 20:00:00	220
0116-0072	2017-04-12 20:15:00	358
0116-0072	2017-04-12 20:30:00	289
0116-0072	2017-04-12 20:45:00	261
0116-0072	2017-04-12 21:00:00	235
0116-0072	2017-04-12 21:15:00	483
0116-0072	2017-04-12 21:30:00	383
0116-0072	2017-04-12 21:45:00	112
0116-0072	2017-04-12 22:00:00	252
0116-0072	2017-04-12 22:15:00	630
0116-0072	2017-04-12 22:30:00	745
0116-0072	2017-04-12 22:45:00	441
0116-0072	2017-04-12 23:00:00	246
0116-0072	2017-04-12 23:15:00	26
0116-0072	2017-04-12 23:30:00	283
0116-0072	2017-04-12 23:45:00	0
0116-0072	2017-04-13 00:00:00	0
0116-0072	2017-04-13 00:15:00	19
0116-0072	2017-04-13 00:30:00	475
0116-0072	2017-04-13 00:45:00	213
0116-0072	2017-04-13 01:00:00	320
0116-0072	2017-04-13 01:15:00	176
0116-0072	2017-04-13 01:30:00	150
0116-0072	2017-04-13 01:45:00	0
0116-0072	2017-04-13 02:00:00	161
0116-0072	2017-04-13 02:15:00	47
0116-0072	2017-04-13 02:30:00	17
0116-0072	2017-04-13 02:45:00	0
0116-0072	2017-04-13 03:00:00	0
0116-0072	2017-04-13 03:15:00	0
0116-0072	2017-04-13 03:30:00	4
0116-0072	2017-04-13 03:45:00	0
0116-0072	2017-04-13 04:00:00	0
0116-0072	2017-04-13 04:15:00	0
0116-0072	2017-04-13 04:30:00	6
0116-0072	2017-04-13 04:45:00	0
0116-0072	2017-04-13 05:00:00	0
0116-0072	2017-04-13 05:15:00	111
0116-0072	2017-04-13 05:30:00	0
0116-0072	2017-04-13 05:45:00	0
0116-0072	2017-04-13 06:00:00	0
0116-0072	2017-04-13 06:15:00	0
0116-0072	2017-04-13 06:30:00	0
0116-0072	2017-04-13 06:45:00	15
0116-0072	2017-04-13 07:00:00	40
0116-0072	2017-04-13 07:15:00	0
0116-0072	2017-04-13 07:30:00	0
0116-0072	2017-04-13 07:45:00	0
0116-0072	2017-04-13 08:00:00	0
0116-0072	2017-04-13 08:15:00	0
0116-0072	2017-04-13 08:30:00	0
0116-0072	2017-04-13 08:45:00	0
0116-0072	2017-04-13 09:00:00	0
0116-0072	2017-04-13 09:15:00	175
0116-0072	2017-04-13 09:30:00	770
0116-0072	2017-04-13 09:45:00	621
0116-0072	2017-04-13 10:00:00	387
0116-0072	2017-04-13 10:15:00	498
0116-0072	2017-04-13 10:30:00	225
0116-0072	2017-04-13 10:45:00	380
0116-0072	2017-04-13 11:00:00	65
0116-0072	2017-04-13 11:15:00	319
0116-0072	2017-04-13 11:30:00	253
0116-0072	2017-04-13 11:45:00	256
0116-0072	2017-04-13 12:00:00	301
0116-0072	2017-04-13 12:15:00	263
0116-0072	2017-04-13 12:30:00	145
0116-0072	2017-04-13 12:45:00	257
0116-0072	2017-04-13 13:00:00	136
0116-0072	2017-04-13 13:15:00	260
0116-0072	2017-04-13 13:30:00	330
0116-0072	2017-04-13 13:45:00	313
0116-0072	2017-04-13 14:00:00	175
0116-0072	2017-04-13 14:15:00	151
0116-0072	2017-04-13 14:30:00	71
0116-0072	2017-04-13 14:45:00	182
0116-0072	2017-04-13 15:00:00	125
0116-0072	2017-04-13 15:15:00	379
0116-0072	2017-04-13 15:30:00	40
0116-0072	2017-04-13 15:45:00	374
0116-0072	2017-04-13 16:00:00	697
0116-0072	2017-04-13 16:15:00	610
0116-0072	2017-04-13 16:30:00	517
0116-0072	2017-04-13 16:45:00	724
0116-0072	2017-04-13 17:00:00	21
0116-0072	2017-04-13 17:15:00	26
0116-0072	2017-04-13 17:30:00	107
0116-0072	2017-04-13 17:45:00	605
0116-0072	2017-04-13 18:00:00	979
0116-0072	2017-04-13 18:15:00	877
0116-0072	2017-04-13 18:30:00	513
0116-0072	2017-04-13 18:45:00	849
0116-0072	2017-04-13 19:00:00	508
0116-0072	2017-04-13 19:15:00	667
0116-0072	2017-04-13 19:30:00	458
0116-0072	2017-04-13 19:45:00	578
0116-0072	2017-04-13 20:00:00	726
0116-0072	2017-04-13 20:15:00	818
0116-0072	2017-04-13 20:30:00	800
0116-0072	2017-04-13 20:45:00	587
0116-0072	2017-04-13 21:00:00	657
0116-0072	2017-04-13 21:15:00	597
0116-0072	2017-04-13 21:30:00	489
0116-0072	2017-04-13 21:45:00	464
0116-0072	2017-04-13 22:00:00	246
0116-0072	2017-04-13 22:15:00	459
0116-0072	2017-04-13 22:30:00	424
0116-0072	2017-04-13 22:45:00	91
0116-0072	2017-04-13 23:00:00	175
0116-0072	2017-04-13 23:15:00	80
0116-0072	2017-04-13 23:30:00	73
0116-0072	2017-04-13 23:45:00	38
0116-0072	2017-04-14 00:00:00	10
0116-0072	2017-04-14 00:15:00	146
0116-0072	2017-04-14 00:30:00	287
0116-0072	2017-04-14 00:45:00	114
0116-0072	2017-04-14 01:00:00	583
0116-0072	2017-04-14 01:15:00	0
0116-0072	2017-04-14 01:30:00	0
0116-0072	2017-04-14 01:45:00	0
0116-0072	2017-04-14 02:00:00	0
0116-0072	2017-04-14 02:15:00	0
0116-0072	2017-04-14 02:30:00	0
0116-0072	2017-04-14 02:45:00	0
0116-0072	2017-04-14 03:00:00	0
0116-0072	2017-04-14 03:15:00	0
0116-0072	2017-04-14 03:30:00	0
0116-0072	2017-04-14 03:45:00	0
0116-0072	2017-04-14 04:00:00	0
0116-0072	2017-04-14 04:15:00	0
0116-0072	2017-04-14 04:30:00	0
0116-0072	2017-04-14 04:45:00	0
0116-0072	2017-04-14 05:00:00	0
0116-0072	2017-04-14 05:15:00	0
0116-0072	2017-04-14 05:30:00	0
0116-0072	2017-04-14 05:45:00	0
0116-0072	2017-04-14 06:00:00	0
0116-0072	2017-04-14 06:15:00	0
0116-0072	2017-04-14 06:30:00	0
0116-0072	2017-04-14 06:45:00	0
0116-0072	2017-04-14 07:00:00	0
0116-0072	2017-04-14 07:15:00	0
0116-0072	2017-04-14 07:30:00	0
0116-0072	2017-04-14 07:45:00	0
0116-0072	2017-04-14 08:00:00	0
0116-0072	2017-04-14 08:15:00	0
0116-0072	2017-04-14 08:30:00	0
0116-0072	2017-04-14 08:45:00	0
0116-0072	2017-04-14 09:00:00	0
0116-0072	2017-04-14 09:15:00	0
0116-0072	2017-04-14 09:30:00	261
0116-0072	2017-04-14 09:45:00	522
0116-0072	2017-04-14 10:00:00	835
0116-0072	2017-04-14 10:15:00	233
0116-0072	2017-04-14 10:30:00	247
0116-0072	2017-04-14 10:45:00	148
0116-0072	2017-04-14 11:00:00	362
0116-0072	2017-04-14 11:15:00	313
0116-0072	2017-04-14 11:30:00	339
0116-0072	2017-04-14 11:45:00	163
0116-0072	2017-04-14 12:00:00	270
0116-0072	2017-04-14 12:15:00	1041
0116-0072	2017-04-14 12:30:00	516
0116-0072	2017-04-14 12:45:00	170
0116-0072	2017-04-14 13:00:00	341
0116-0072	2017-04-14 13:15:00	622
0116-0072	2017-04-14 13:30:00	775
0116-0072	2017-04-14 13:45:00	315
0116-0072	2017-04-14 14:00:00	294
0116-0072	2017-04-14 14:15:00	205
0116-0072	2017-04-14 14:30:00	166
0116-0072	2017-04-14 14:45:00	479
0116-0072	2017-04-14 15:00:00	198
0116-0072	2017-04-14 15:15:00	86
0116-0072	2017-04-14 15:30:00	258
0116-0072	2017-04-14 15:45:00	168
0116-0072	2017-04-14 16:00:00	609
0116-0072	2017-04-14 16:15:00	567
0116-0072	2017-04-14 16:30:00	327
0116-0072	2017-04-14 16:45:00	222
0116-0072	2017-04-14 17:00:00	434
0116-0072	2017-04-14 17:15:00	270
0116-0072	2017-04-14 17:30:00	0
0116-0072	2017-04-14 17:45:00	1282
0116-0072	2017-04-14 18:00:00	148
0116-0072	2017-04-14 18:15:00	369
0116-0072	2017-04-14 18:30:00	133
0116-0072	2017-04-14 18:45:00	412
0116-0072	2017-04-14 19:00:00	397
0116-0072	2017-04-14 19:15:00	401
0116-0072	2017-04-14 19:30:00	322
0116-0072	2017-04-14 19:45:00	469
0116-0072	2017-04-14 20:00:00	482
0116-0072	2017-04-14 20:15:00	362
0116-0072	2017-04-14 20:30:00	385
0116-0072	2017-04-14 20:45:00	492
0116-0072	2017-04-14 21:00:00	366
0116-0072	2017-04-14 21:15:00	437
0116-0072	2017-04-14 21:30:00	426
0116-0072	2017-04-14 21:45:00	276
0116-0072	2017-04-14 22:00:00	472
0116-0072	2017-04-14 22:15:00	392
0116-0072	2017-04-14 22:30:00	433
0116-0072	2017-04-14 22:45:00	370
0116-0072	2017-04-14 23:00:00	213
0116-0072	2017-04-14 23:15:00	55
0116-0072	2017-04-14 23:30:00	174
0116-0072	2017-04-14 23:45:00	853
0116-0072	2017-04-15 00:00:00	2
0116-0072	2017-04-15 00:15:00	0
0116-0072	2017-04-15 00:30:00	0
0116-0072	2017-04-15 00:45:00	0
0116-0072	2017-04-15 01:00:00	0
0116-0072	2017-04-15 01:15:00	0
0116-0072	2017-04-15 01:30:00	0
0116-0072	2017-04-15 01:45:00	0
0116-0072	2017-04-15 02:00:00	0
0116-0072	2017-04-15 02:15:00	0
0116-0072	2017-04-15 02:30:00	0
0116-0072	2017-04-15 02:45:00	0
0116-0072	2017-04-15 03:00:00	0
0116-0072	2017-04-15 03:15:00	0
0116-0072	2017-04-15 03:30:00	0
0116-0072	2017-04-15 03:45:00	0
0116-0072	2017-04-15 04:00:00	0
0116-0072	2017-04-15 04:15:00	0
0116-0072	2017-04-15 04:30:00	0
0116-0072	2017-04-15 04:45:00	0
0116-0072	2017-04-15 05:00:00	0
0116-0072	2017-04-15 05:15:00	0
0116-0072	2017-04-15 05:30:00	0
0116-0072	2017-04-15 05:45:00	0
0116-0072	2017-04-15 06:00:00	0
0116-0072	2017-04-15 06:15:00	0
0116-0072	2017-04-15 06:30:00	0
0116-0072	2017-04-15 06:45:00	0
0116-0072	2017-04-15 07:00:00	0
0116-0072	2017-04-15 07:15:00	0
0116-0072	2017-04-15 07:30:00	0
0116-0072	2017-04-15 07:45:00	0
0116-0072	2017-04-15 08:00:00	0
0116-0072	2017-04-15 08:15:00	0
0116-0072	2017-04-15 08:30:00	0
0116-0072	2017-04-15 08:45:00	0
0116-0072	2017-04-15 09:00:00	0
0116-0072	2017-04-15 09:15:00	0
0116-0072	2017-04-15 09:30:00	0
0116-0072	2017-04-15 09:45:00	0
0116-0072	2017-04-15 10:00:00	0
0116-0072	2017-04-15 10:15:00	0
0116-0072	2017-04-15 10:30:00	0
0116-0072	2017-04-15 10:45:00	7
0116-0072	2017-04-15 11:00:00	690
0116-0072	2017-04-15 11:15:00	657
0116-0072	2017-04-15 11:30:00	241
0116-0072	2017-04-15 11:45:00	357
0116-0072	2017-04-15 12:00:00	198
0116-0072	2017-04-15 12:15:00	249
0116-0072	2017-04-15 12:30:00	279
0116-0072	2017-04-15 12:45:00	17
0116-0072	2017-04-15 13:00:00	0
0116-0072	2017-04-15 13:15:00	62
0116-0072	2017-04-15 13:30:00	252
0116-0072	2017-04-15 13:45:00	307
0116-0072	2017-04-15 14:00:00	253
0116-0072	2017-04-15 14:15:00	376
0116-0072	2017-04-15 14:30:00	99
0116-0072	2017-04-15 14:45:00	387
0116-0072	2017-04-15 15:00:00	342
0116-0072	2017-04-15 15:15:00	170
0116-0072	2017-04-15 15:30:00	206
0116-0072	2017-04-15 15:45:00	202
0116-0072	2017-04-15 16:00:00	513
0116-0072	2017-04-15 16:15:00	390
0116-0072	2017-04-15 16:30:00	154
0116-0072	2017-04-15 16:45:00	312
0116-0072	2017-04-15 17:00:00	784
0116-0072	2017-04-15 17:15:00	579
0116-0072	2017-04-15 17:30:00	411
0116-0072	2017-04-15 17:45:00	312
0116-0072	2017-04-15 18:00:00	567
0116-0072	2017-04-15 18:15:00	320
0116-0072	2017-04-15 18:30:00	157
0116-0072	2017-04-15 18:45:00	187
0116-0072	2017-04-15 19:00:00	0
0116-0072	2017-04-15 19:15:00	0
0116-0072	2017-04-15 19:30:00	51
0116-0072	2017-04-15 19:45:00	144
0116-0072	2017-04-15 20:00:00	349
0116-0072	2017-04-15 20:15:00	403
0116-0072	2017-04-15 20:30:00	560
0116-0072	2017-04-15 20:45:00	372
0116-0072	2017-04-15 21:00:00	331
0116-0072	2017-04-15 21:15:00	385
0116-0072	2017-04-15 21:30:00	496
0116-0072	2017-04-15 21:45:00	357
0116-0072	2017-04-15 22:00:00	302
0116-0072	2017-04-15 22:15:00	519
0116-0072	2017-04-15 22:30:00	986
0116-0072	2017-04-15 22:45:00	165
0116-0072	2017-04-15 23:00:00	10
0116-0072	2017-04-15 23:15:00	0
0116-0072	2017-04-15 23:30:00	25
0116-0072	2017-04-15 23:45:00	777
0116-0072	2017-04-16 00:00:00	87
0116-0072	2017-04-16 00:15:00	30
0116-0072	2017-04-16 00:30:00	0
0116-0072	2017-04-16 00:45:00	0
0116-0072	2017-04-16 01:00:00	8
0116-0072	2017-04-16 01:15:00	56
0116-0072	2017-04-16 01:30:00	169
0116-0072	2017-04-16 01:45:00	0
0116-0072	2017-04-16 02:00:00	0
0116-0072	2017-04-16 02:15:00	0
0116-0072	2017-04-16 02:30:00	41
0116-0072	2017-04-16 02:45:00	19
0116-0072	2017-04-16 03:00:00	8
0116-0072	2017-04-16 03:15:00	0
0116-0072	2017-04-16 03:30:00	0
0116-0072	2017-04-16 03:45:00	0
0116-0072	2017-04-16 04:00:00	0
0116-0072	2017-04-16 04:15:00	0
0116-0072	2017-04-16 04:30:00	9
0116-0072	2017-04-16 04:45:00	0
0116-0072	2017-04-16 05:00:00	0
0116-0072	2017-04-16 05:15:00	0
0116-0072	2017-04-16 05:30:00	0
0116-0072	2017-04-16 05:45:00	32
0116-0072	2017-04-16 06:00:00	0
0116-0072	2017-04-16 06:15:00	0
0116-0072	2017-04-16 06:30:00	0
0116-0072	2017-04-16 06:45:00	15
0116-0072	2017-04-16 07:00:00	0
0116-0072	2017-04-16 07:15:00	0
0116-0072	2017-04-16 07:30:00	0
0116-0072	2017-04-16 07:45:00	0
0116-0072	2017-04-16 08:00:00	0
0116-0072	2017-04-16 08:15:00	0
0116-0072	2017-04-16 08:30:00	0
0116-0072	2017-04-16 08:45:00	0
0116-0072	2017-04-16 09:00:00	0
0116-0072	2017-04-16 09:15:00	121
0116-0072	2017-04-16 09:30:00	0
0116-0072	2017-04-16 09:45:00	0
0116-0072	2017-04-16 10:00:00	0
0116-0072	2017-04-16 10:15:00	0
0116-0072	2017-04-16 10:30:00	0
0116-0072	2017-04-16 10:45:00	0
0116-0072	2017-04-16 11:00:00	36
0116-0072	2017-04-16 11:15:00	0
0116-0072	2017-04-16 11:30:00	204
0116-0072	2017-04-16 11:45:00	487
0116-0072	2017-04-16 12:00:00	642
0116-0072	2017-04-16 12:15:00	335
0116-0072	2017-04-16 12:30:00	215
0116-0072	2017-04-16 12:45:00	350
0116-0072	2017-04-16 13:00:00	391
0116-0072	2017-04-16 13:15:00	426
0116-0072	2017-04-16 13:30:00	468
0116-0072	2017-04-16 13:45:00	434
0116-0072	2017-04-16 14:00:00	310
0116-0072	2017-04-16 14:15:00	22
0116-0072	2017-04-16 14:30:00	0
0116-0072	2017-04-16 14:45:00	30
0116-0072	2017-04-16 15:00:00	708
0116-0072	2017-04-16 15:15:00	385
0116-0072	2017-04-16 15:30:00	316
0116-0072	2017-04-16 15:45:00	387
0116-0072	2017-04-16 16:00:00	480
0116-0072	2017-04-16 16:15:00	157
0116-0072	2017-04-16 16:30:00	284
0116-0072	2017-04-16 16:45:00	336
0116-0072	2017-04-16 17:00:00	214
0116-0072	2017-04-16 17:15:00	406
0116-0072	2017-04-16 17:30:00	90
0116-0072	2017-04-16 17:45:00	245
0116-0072	2017-04-16 18:00:00	253
0116-0072	2017-04-16 18:15:00	357
0116-0072	2017-04-16 18:30:00	380
0116-0072	2017-04-16 18:45:00	289
0116-0072	2017-04-16 19:00:00	174
0116-0072	2017-04-16 19:15:00	476
0116-0072	2017-04-16 19:30:00	252
0116-0072	2017-04-16 19:45:00	388
0116-0072	2017-04-16 20:00:00	134
0116-0072	2017-04-16 20:15:00	255
0116-0072	2017-04-16 20:30:00	207
0116-0072	2017-04-16 20:45:00	350
0116-0072	2017-04-16 21:00:00	544
0116-0072	2017-04-16 21:15:00	0
0116-0072	2017-04-16 21:30:00	293
0116-0072	2017-04-16 21:45:00	539
0116-0072	2017-04-16 22:00:00	132
0116-0072	2017-04-16 22:15:00	0
0116-0072	2017-04-16 22:30:00	15
0116-0072	2017-04-16 22:45:00	13
0116-0072	2017-04-16 23:00:00	0
0116-0072	2017-04-16 23:15:00	0
0116-0072	2017-04-16 23:30:00	0
0116-0072	2017-04-16 23:45:00	0
0116-0072	2017-04-17 00:00:00	56
0116-0072	2017-04-17 00:15:00	0
0116-0072	2017-04-17 00:30:00	0
0116-0072	2017-04-17 00:45:00	69
0116-0072	2017-04-17 01:00:00	0
0116-0072	2017-04-17 01:15:00	19
0116-0072	2017-04-17 01:30:00	0
0116-0072	2017-04-17 01:45:00	0
0116-0072	2017-04-17 02:00:00	36
0116-0072	2017-04-17 02:15:00	0
0116-0072	2017-04-17 02:30:00	39
0116-0072	2017-04-17 02:45:00	37
0116-0072	2017-04-17 03:00:00	0
0116-0072	2017-04-17 03:15:00	0
0116-0072	2017-04-17 03:30:00	0
0116-0072	2017-04-17 03:45:00	0
0116-0072	2017-04-17 04:00:00	0
0116-0072	2017-04-17 04:15:00	0
0116-0072	2017-04-17 04:30:00	0
0116-0072	2017-04-17 04:45:00	0
0116-0072	2017-04-17 05:00:00	0
0116-0072	2017-04-17 05:15:00	0
0116-0072	2017-04-17 05:30:00	0
0116-0072	2017-04-17 05:45:00	0
0116-0072	2017-04-17 06:00:00	11
0116-0072	2017-04-17 06:15:00	25
0116-0072	2017-04-17 06:30:00	0
0116-0072	2017-04-17 06:45:00	0
0116-0072	2017-04-17 07:00:00	0
0116-0072	2017-04-17 07:15:00	16
0116-0072	2017-04-17 07:30:00	0
0116-0072	2017-04-17 07:45:00	0
0116-0072	2017-04-17 08:00:00	0
0116-0072	2017-04-17 08:15:00	0
0116-0072	2017-04-17 08:30:00	74
0116-0072	2017-04-17 08:45:00	0
0116-0072	2017-04-17 09:00:00	0
0116-0072	2017-04-17 09:15:00	122
0116-0072	2017-04-17 09:30:00	672
0116-0072	2017-04-17 09:45:00	695
0116-0072	2017-04-17 10:00:00	308
0116-0072	2017-04-17 10:15:00	363
0116-0072	2017-04-17 10:30:00	256
0116-0072	2017-04-17 10:45:00	59
0116-0072	2017-04-17 11:00:00	493
0116-0072	2017-04-17 11:15:00	306
0116-0072	2017-04-17 11:30:00	426
0116-0072	2017-04-17 11:45:00	242
0116-0072	2017-04-17 12:00:00	130
0116-0072	2017-04-17 12:15:00	395
0116-0072	2017-04-17 12:30:00	647
0116-0072	2017-04-17 12:45:00	292
0116-0072	2017-04-17 13:00:00	251
0116-0072	2017-04-17 13:15:00	242
0116-0072	2017-04-17 13:30:00	223
0116-0072	2017-04-17 13:45:00	214
0116-0072	2017-04-17 14:00:00	549
0116-0072	2017-04-17 14:15:00	294
0116-0072	2017-04-17 14:30:00	231
0116-0072	2017-04-17 14:45:00	255
0116-0072	2017-04-17 15:00:00	402
0116-0072	2017-04-17 15:15:00	335
0116-0072	2017-04-17 15:30:00	292
0116-0072	2017-04-17 15:45:00	261
0116-0072	2017-04-17 16:00:00	545
0116-0072	2017-04-17 16:15:00	597
0116-0072	2017-04-17 16:30:00	538
0116-0072	2017-04-17 16:45:00	0
0116-0072	2017-04-17 17:00:00	0
0116-0072	2017-04-17 17:15:00	0
0116-0072	2017-04-17 17:30:00	0
0116-0072	2017-04-17 17:45:00	0
0116-0072	2017-04-17 18:00:00	0
0116-0072	2017-04-17 18:15:00	0
0116-0072	2017-04-17 18:30:00	0
0116-0072	2017-04-17 18:45:00	0
0116-0072	2017-04-17 19:00:00	0
0116-0072	2017-04-17 19:15:00	0
0116-0072	2017-04-17 19:30:00	0
0116-0072	2017-04-17 19:45:00	0
0116-0072	2017-04-17 20:00:00	0
0116-0072	2017-04-17 20:15:00	0
0116-0072	2017-04-17 20:30:00	0
0116-0072	2017-04-17 20:45:00	0
0116-0072	2017-04-17 21:00:00	0
0116-0072	2017-04-17 21:15:00	0
0116-0072	2017-04-17 21:30:00	0
0116-0072	2017-04-17 21:45:00	0
0116-0072	2017-04-17 22:00:00	0
0116-0072	2017-04-17 22:15:00	0
0116-0072	2017-04-17 22:30:00	0
0116-0072	2017-04-17 22:45:00	0
0116-0072	2017-04-17 23:00:00	0
0116-0072	2017-04-17 23:15:00	0
0116-0072	2017-04-17 23:30:00	0
0116-0072	2017-04-17 23:45:00	0
