## Supplementary Data 2 for "Digital phenotyping by consumer wearables identifies sleep-associated markers of cardiovascular disease risk and biological aging": ActivityTable_0117-0002-NHC.tsv

0117-0002	2017-05-22 00:00:00	0
0117-0002	2017-05-22 00:15:00	0
0117-0002	2017-05-22 00:30:00	0
0117-0002	2017-05-22 00:45:00	0
0117-0002	2017-05-22 01:00:00	0
0117-0002	2017-05-22 01:15:00	0
0117-0002	2017-05-22 01:30:00	0
0117-0002	2017-05-22 01:45:00	0
0117-0002	2017-05-22 02:00:00	0
0117-0002	2017-05-22 02:15:00	0
0117-0002	2017-05-22 02:30:00	0
0117-0002	2017-05-22 02:45:00	0
0117-0002	2017-05-22 03:00:00	0
0117-0002	2017-05-22 03:15:00	0
0117-0002	2017-05-22 03:30:00	0
0117-0002	2017-05-22 03:45:00	0
0117-0002	2017-05-22 04:00:00	0
0117-0002	2017-05-22 04:15:00	0
0117-0002	2017-05-22 04:30:00	0
0117-0002	2017-05-22 04:45:00	0
0117-0002	2017-05-22 05:00:00	0
0117-0002	2017-05-22 05:15:00	0
0117-0002	2017-05-22 05:30:00	0
0117-0002	2017-05-22 05:45:00	0
0117-0002	2017-05-22 06:00:00	0
0117-0002	2017-05-22 06:15:00	0
0117-0002	2017-05-22 06:30:00	0
0117-0002	2017-05-22 06:45:00	0
0117-0002	2017-05-22 07:00:00	0
0117-0002	2017-05-22 07:15:00	0
0117-0002	2017-05-22 07:30:00	0
0117-0002	2017-05-22 07:45:00	0
0117-0002	2017-05-22 08:00:00	0
0117-0002	2017-05-22 08:15:00	0
0117-0002	2017-05-22 08:30:00	0
0117-0002	2017-05-22 08:45:00	0
0117-0002	2017-05-22 09:00:00	0
0117-0002	2017-05-22 09:15:00	0
0117-0002	2017-05-22 09:30:00	0
0117-0002	2017-05-22 09:45:00	0
0117-0002	2017-05-22 10:00:00	0
0117-0002	2017-05-22 10:15:00	0
0117-0002	2017-05-22 10:30:00	0
0117-0002	2017-05-22 10:45:00	0
0117-0002	2017-05-22 11:00:00	81
0117-0002	2017-05-22 11:15:00	203
0117-0002	2017-05-22 11:30:00	73
0117-0002	2017-05-22 11:45:00	686
0117-0002	2017-05-22 12:00:00	206
0117-0002	2017-05-22 12:15:00	47
0117-0002	2017-05-22 12:30:00	198
0117-0002	2017-05-22 12:45:00	74
0117-0002	2017-05-22 13:00:00	0
0117-0002	2017-05-22 13:15:00	357
0117-0002	2017-05-22 13:30:00	396
0117-0002	2017-05-22 13:45:00	609
0117-0002	2017-05-22 14:00:00	231
0117-0002	2017-05-22 14:15:00	107
0117-0002	2017-05-22 14:30:00	116
0117-0002	2017-05-22 14:45:00	29
0117-0002	2017-05-22 15:00:00	64
0117-0002	2017-05-22 15:15:00	20
0117-0002	2017-05-22 15:30:00	0
0117-0002	2017-05-22 15:45:00	12
0117-0002	2017-05-22 16:00:00	17
0117-0002	2017-05-22 16:15:00	16
0117-0002	2017-05-22 16:30:00	22
0117-0002	2017-05-22 16:45:00	80
0117-0002	2017-05-22 17:00:00	16
0117-0002	2017-05-22 17:15:00	0
0117-0002	2017-05-22 17:30:00	28
0117-0002	2017-05-22 17:45:00	7
0117-0002	2017-05-22 18:00:00	136
0117-0002	2017-05-22 18:15:00	62
0117-0002	2017-05-22 18:30:00	36
0117-0002	2017-05-22 18:45:00	28
0117-0002	2017-05-22 19:00:00	81
0117-0002	2017-05-22 19:15:00	8
0117-0002	2017-05-22 19:30:00	30
0117-0002	2017-05-22 19:45:00	37
0117-0002	2017-05-22 20:00:00	31
0117-0002	2017-05-22 20:15:00	7
0117-0002	2017-05-22 20:30:00	62
0117-0002	2017-05-22 20:45:00	0
0117-0002	2017-05-22 21:00:00	18
0117-0002	2017-05-22 21:15:00	29
0117-0002	2017-05-22 21:30:00	0
0117-0002	2017-05-22 21:45:00	9
0117-0002	2017-05-22 22:00:00	177
0117-0002	2017-05-22 22:15:00	183
0117-0002	2017-05-22 22:30:00	26
0117-0002	2017-05-22 22:45:00	0
0117-0002	2017-05-22 23:00:00	30
0117-0002	2017-05-22 23:15:00	0
0117-0002	2017-05-22 23:30:00	0
0117-0002	2017-05-22 23:45:00	0
0117-0002	2017-05-23 00:00:00	13
0117-0002	2017-05-23 00:15:00	0
0117-0002	2017-05-23 00:30:00	0
0117-0002	2017-05-23 00:45:00	0
0117-0002	2017-05-23 01:00:00	0
0117-0002	2017-05-23 01:15:00	0
0117-0002	2017-05-23 01:30:00	17
0117-0002	2017-05-23 01:45:00	13
0117-0002	2017-05-23 02:00:00	0
0117-0002	2017-05-23 02:15:00	0
0117-0002	2017-05-23 02:30:00	0
0117-0002	2017-05-23 02:45:00	0
0117-0002	2017-05-23 03:00:00	0
0117-0002	2017-05-23 03:15:00	0
0117-0002	2017-05-23 03:30:00	0
0117-0002	2017-05-23 03:45:00	0
0117-0002	2017-05-23 04:00:00	0
0117-0002	2017-05-23 04:15:00	0
0117-0002	2017-05-23 04:30:00	0
0117-0002	2017-05-23 04:45:00	0
0117-0002	2017-05-23 05:00:00	0
0117-0002	2017-05-23 05:15:00	0
0117-0002	2017-05-23 05:30:00	0
0117-0002	2017-05-23 05:45:00	0
0117-0002	2017-05-23 06:00:00	10
0117-0002	2017-05-23 06:15:00	21
0117-0002	2017-05-23 06:30:00	0
0117-0002	2017-05-23 06:45:00	0
0117-0002	2017-05-23 07:00:00	0
0117-0002	2017-05-23 07:15:00	10
0117-0002	2017-05-23 07:30:00	9
0117-0002	2017-05-23 07:45:00	5
0117-0002	2017-05-23 08:00:00	67
0117-0002	2017-05-23 08:15:00	0
0117-0002	2017-05-23 08:30:00	12
0117-0002	2017-05-23 08:45:00	90
0117-0002	2017-05-23 09:00:00	101
0117-0002	2017-05-23 09:15:00	201
0117-0002	2017-05-23 09:30:00	283
0117-0002	2017-05-23 09:45:00	57
0117-0002	2017-05-23 10:00:00	50
0117-0002	2017-05-23 10:15:00	13
0117-0002	2017-05-23 10:30:00	13
0117-0002	2017-05-23 10:45:00	5
0117-0002	2017-05-23 11:00:00	0
0117-0002	2017-05-23 11:15:00	189
0117-0002	2017-05-23 11:30:00	192
0117-0002	2017-05-23 11:45:00	677
0117-0002	2017-05-23 12:00:00	81
0117-0002	2017-05-23 12:15:00	759
0117-0002	2017-05-23 12:30:00	38
0117-0002	2017-05-23 12:45:00	458
0117-0002	2017-05-23 13:00:00	170
0117-0002	2017-05-23 13:15:00	0
0117-0002	2017-05-23 13:30:00	19
0117-0002	2017-05-23 13:45:00	6
0117-0002	2017-05-23 14:00:00	0
0117-0002	2017-05-23 14:15:00	0
0117-0002	2017-05-23 14:30:00	0
0117-0002	2017-05-23 14:45:00	35
0117-0002	2017-05-23 15:00:00	5
0117-0002	2017-05-23 15:15:00	78
0117-0002	2017-05-23 15:30:00	177
0117-0002	2017-05-23 15:45:00	181
0117-0002	2017-05-23 16:00:00	80
0117-0002	2017-05-23 16:15:00	22
0117-0002	2017-05-23 16:30:00	77
0117-0002	2017-05-23 16:45:00	17
0117-0002	2017-05-23 17:00:00	20
0117-0002	2017-05-23 17:15:00	0
0117-0002	2017-05-23 17:30:00	282
0117-0002	2017-05-23 17:45:00	69
0117-0002	2017-05-23 18:00:00	297
0117-0002	2017-05-23 18:15:00	351
0117-0002	2017-05-23 18:30:00	431
0117-0002	2017-05-23 18:45:00	648
0117-0002	2017-05-23 19:00:00	239
0117-0002	2017-05-23 19:15:00	133
0117-0002	2017-05-23 19:30:00	137
0117-0002	2017-05-23 19:45:00	0
0117-0002	2017-05-23 20:00:00	17
0117-0002	2017-05-23 20:15:00	227
0117-0002	2017-05-23 20:30:00	49
0117-0002	2017-05-23 20:45:00	0
0117-0002	2017-05-23 21:00:00	0
0117-0002	2017-05-23 21:15:00	10
0117-0002	2017-05-23 21:30:00	0
0117-0002	2017-05-23 21:45:00	20
0117-0002	2017-05-23 22:00:00	27
0117-0002	2017-05-23 22:15:00	7
0117-0002	2017-05-23 22:30:00	17
0117-0002	2017-05-23 22:45:00	8
0117-0002	2017-05-23 23:00:00	0
0117-0002	2017-05-23 23:15:00	140
0117-0002	2017-05-23 23:30:00	0
0117-0002	2017-05-23 23:45:00	7
0117-0002	2017-05-24 00:00:00	0
0117-0002	2017-05-24 00:15:00	0
0117-0002	2017-05-24 00:30:00	0
0117-0002	2017-05-24 00:45:00	0
0117-0002	2017-05-24 01:00:00	12
0117-0002	2017-05-24 01:15:00	0
0117-0002	2017-05-24 01:30:00	0
0117-0002	2017-05-24 01:45:00	0
0117-0002	2017-05-24 02:00:00	0
0117-0002	2017-05-24 02:15:00	0
0117-0002	2017-05-24 02:30:00	0
0117-0002	2017-05-24 02:45:00	0
0117-0002	2017-05-24 03:00:00	0
0117-0002	2017-05-24 03:15:00	0
0117-0002	2017-05-24 03:30:00	0
0117-0002	2017-05-24 03:45:00	0
0117-0002	2017-05-24 04:00:00	0
0117-0002	2017-05-24 04:15:00	0
0117-0002	2017-05-24 04:30:00	0
0117-0002	2017-05-24 04:45:00	8
0117-0002	2017-05-24 05:00:00	0
0117-0002	2017-05-24 05:15:00	0
0117-0002	2017-05-24 05:30:00	0
0117-0002	2017-05-24 05:45:00	0
0117-0002	2017-05-24 06:00:00	0
0117-0002	2017-05-24 06:15:00	0
0117-0002	2017-05-24 06:30:00	0
0117-0002	2017-05-24 06:45:00	0
0117-0002	2017-05-24 07:00:00	165
0117-0002	2017-05-24 07:15:00	485
0117-0002	2017-05-24 07:30:00	275
0117-0002	2017-05-24 07:45:00	430
0117-0002	2017-05-24 08:00:00	583
0117-0002	2017-05-24 08:15:00	465
0117-0002	2017-05-24 08:30:00	52
0117-0002	2017-05-24 08:45:00	91
0117-0002	2017-05-24 09:00:00	6
0117-0002	2017-05-24 09:15:00	0
0117-0002	2017-05-24 09:30:00	95
0117-0002	2017-05-24 09:45:00	10
0117-0002	2017-05-24 10:00:00	6
0117-0002	2017-05-24 10:15:00	6
0117-0002	2017-05-24 10:30:00	0
0117-0002	2017-05-24 10:45:00	16
0117-0002	2017-05-24 11:00:00	0
0117-0002	2017-05-24 11:15:00	321
0117-0002	2017-05-24 11:30:00	254
0117-0002	2017-05-24 11:45:00	349
0117-0002	2017-05-24 12:00:00	83
0117-0002	2017-05-24 12:15:00	408
0117-0002	2017-05-24 12:30:00	218
0117-0002	2017-05-24 12:45:00	472
0117-0002	2017-05-24 13:00:00	10
0117-0002	2017-05-24 13:15:00	73
0117-0002	2017-05-24 13:30:00	0
0117-0002	2017-05-24 13:45:00	0
0117-0002	2017-05-24 14:00:00	215
0117-0002	2017-05-24 14:15:00	90
0117-0002	2017-05-24 14:30:00	0
0117-0002	2017-05-24 14:45:00	120
0117-0002	2017-05-24 15:00:00	58
0117-0002	2017-05-24 15:15:00	144
0117-0002	2017-05-24 15:30:00	6
0117-0002	2017-05-24 15:45:00	0
0117-0002	2017-05-24 16:00:00	85
0117-0002	2017-05-24 16:15:00	25
0117-0002	2017-05-24 16:30:00	232
0117-0002	2017-05-24 16:45:00	9
0117-0002	2017-05-24 17:00:00	0
0117-0002	2017-05-24 17:15:00	39
0117-0002	2017-05-24 17:30:00	38
0117-0002	2017-05-24 17:45:00	253
0117-0002	2017-05-24 18:00:00	447
0117-0002	2017-05-24 18:15:00	369
0117-0002	2017-05-24 18:30:00	0
0117-0002	2017-05-24 18:45:00	0
0117-0002	2017-05-24 19:00:00	101
0117-0002	2017-05-24 19:15:00	0
0117-0002	2017-05-24 19:30:00	268
0117-0002	2017-05-24 19:45:00	211
0117-0002	2017-05-24 20:00:00	191
0117-0002	2017-05-24 20:15:00	178
0117-0002	2017-05-24 20:30:00	393
0117-0002	2017-05-24 20:45:00	772
0117-0002	2017-05-24 21:00:00	92
0117-0002	2017-05-24 21:15:00	0
0117-0002	2017-05-24 21:30:00	0
0117-0002	2017-05-24 21:45:00	0
0117-0002	2017-05-24 22:00:00	0
0117-0002	2017-05-24 22:15:00	0
0117-0002	2017-05-24 22:30:00	159
0117-0002	2017-05-24 22:45:00	14
0117-0002	2017-05-24 23:00:00	0
0117-0002	2017-05-24 23:15:00	0
0117-0002	2017-05-24 23:30:00	7
0117-0002	2017-05-24 23:45:00	10
0117-0002	2017-05-25 00:00:00	0
0117-0002	2017-05-25 00:15:00	0
0117-0002	2017-05-25 00:30:00	0
0117-0002	2017-05-25 00:45:00	6
0117-0002	2017-05-25 01:00:00	0
0117-0002	2017-05-25 01:15:00	12
0117-0002	2017-05-25 01:30:00	0
0117-0002	2017-05-25 01:45:00	0
0117-0002	2017-05-25 02:00:00	0
0117-0002	2017-05-25 02:15:00	0
0117-0002	2017-05-25 02:30:00	0
0117-0002	2017-05-25 02:45:00	0
0117-0002	2017-05-25 03:00:00	0
0117-0002	2017-05-25 03:15:00	0
0117-0002	2017-05-25 03:30:00	7
0117-0002	2017-05-25 03:45:00	0
0117-0002	2017-05-25 04:00:00	0
0117-0002	2017-05-25 04:15:00	0
0117-0002	2017-05-25 04:30:00	4
0117-0002	2017-05-25 04:45:00	0
0117-0002	2017-05-25 05:00:00	0
0117-0002	2017-05-25 05:15:00	0
0117-0002	2017-05-25 05:30:00	0
0117-0002	2017-05-25 05:45:00	0
0117-0002	2017-05-25 06:00:00	0
0117-0002	2017-05-25 06:15:00	0
0117-0002	2017-05-25 06:30:00	12
0117-0002	2017-05-25 06:45:00	0
0117-0002	2017-05-25 07:00:00	129
0117-0002	2017-05-25 07:15:00	443
0117-0002	2017-05-25 07:30:00	307
0117-0002	2017-05-25 07:45:00	396
0117-0002	2017-05-25 08:00:00	167
0117-0002	2017-05-25 08:15:00	56
0117-0002	2017-05-25 08:30:00	73
0117-0002	2017-05-25 08:45:00	126
0117-0002	2017-05-25 09:00:00	6
0117-0002	2017-05-25 09:15:00	0
0117-0002	2017-05-25 09:30:00	62
0117-0002	2017-05-25 09:45:00	40
0117-0002	2017-05-25 10:00:00	101
0117-0002	2017-05-25 10:15:00	219
0117-0002	2017-05-25 10:30:00	22
0117-0002	2017-05-25 10:45:00	0
0117-0002	2017-05-25 11:00:00	0
0117-0002	2017-05-25 11:15:00	0
0117-0002	2017-05-25 11:30:00	442
0117-0002	2017-05-25 11:45:00	564
0117-0002	2017-05-25 12:00:00	15
0117-0002	2017-05-25 12:15:00	24
0117-0002	2017-05-25 12:30:00	57
0117-0002	2017-05-25 12:45:00	716
0117-0002	2017-05-25 13:00:00	280
0117-0002	2017-05-25 13:15:00	101
0117-0002	2017-05-25 13:30:00	0
0117-0002	2017-05-25 13:45:00	0
0117-0002	2017-05-25 14:00:00	7
0117-0002	2017-05-25 14:15:00	0
0117-0002	2017-05-25 14:30:00	0
0117-0002	2017-05-25 14:45:00	0
0117-0002	2017-05-25 15:00:00	106
0117-0002	2017-05-25 15:15:00	7
0117-0002	2017-05-25 15:30:00	58
0117-0002	2017-05-25 15:45:00	0
0117-0002	2017-05-25 16:00:00	6
0117-0002	2017-05-25 16:15:00	0
0117-0002	2017-05-25 16:30:00	259
0117-0002	2017-05-25 16:45:00	12
0117-0002	2017-05-25 17:00:00	43
0117-0002	2017-05-25 17:15:00	21
0117-0002	2017-05-25 17:30:00	114
0117-0002	2017-05-25 17:45:00	203
0117-0002	2017-05-25 18:00:00	482
0117-0002	2017-05-25 18:15:00	233
0117-0002	2017-05-25 18:30:00	395
0117-0002	2017-05-25 18:45:00	666
0117-0002	2017-05-25 19:00:00	766
0117-0002	2017-05-25 19:15:00	44
0117-0002	2017-05-25 19:30:00	11
0117-0002	2017-05-25 19:45:00	0
0117-0002	2017-05-25 20:00:00	0
0117-0002	2017-05-25 20:15:00	6
0117-0002	2017-05-25 20:30:00	9
0117-0002	2017-05-25 20:45:00	7
0117-0002	2017-05-25 21:00:00	0
0117-0002	2017-05-25 21:15:00	27
0117-0002	2017-05-25 21:30:00	0
0117-0002	2017-05-25 21:45:00	54
0117-0002	2017-05-25 22:00:00	196
0117-0002	2017-05-25 22:15:00	0
0117-0002	2017-05-25 22:30:00	63
0117-0002	2017-05-25 22:45:00	757
0117-0002	2017-05-25 23:00:00	298
0117-0002	2017-05-25 23:15:00	0
0117-0002	2017-05-25 23:30:00	8
0117-0002	2017-05-25 23:45:00	0
0117-0002	2017-05-26 00:00:00	8
0117-0002	2017-05-26 00:15:00	0
0117-0002	2017-05-26 00:30:00	0
0117-0002	2017-05-26 00:45:00	0
0117-0002	2017-05-26 01:00:00	0
0117-0002	2017-05-26 01:15:00	0
0117-0002	2017-05-26 01:30:00	0
0117-0002	2017-05-26 01:45:00	0
0117-0002	2017-05-26 02:00:00	0
0117-0002	2017-05-26 02:15:00	0
0117-0002	2017-05-26 02:30:00	0
0117-0002	2017-05-26 02:45:00	0
0117-0002	2017-05-26 03:00:00	0
0117-0002	2017-05-26 03:15:00	0
0117-0002	2017-05-26 03:30:00	0
0117-0002	2017-05-26 03:45:00	0
0117-0002	2017-05-26 04:00:00	0
0117-0002	2017-05-26 04:15:00	0
0117-0002	2017-05-26 04:30:00	0
0117-0002	2017-05-26 04:45:00	0
0117-0002	2017-05-26 05:00:00	0
0117-0002	2017-05-26 05:15:00	0
0117-0002	2017-05-26 05:30:00	0
0117-0002	2017-05-26 05:45:00	0
0117-0002	2017-05-26 06:00:00	0
0117-0002	2017-05-26 06:15:00	8
0117-0002	2017-05-26 06:30:00	0
0117-0002	2017-05-26 06:45:00	0
0117-0002	2017-05-26 07:00:00	75
0117-0002	2017-05-26 07:15:00	499
0117-0002	2017-05-26 07:30:00	295
0117-0002	2017-05-26 07:45:00	414
0117-0002	2017-05-26 08:00:00	193
0117-0002	2017-05-26 08:15:00	108
0117-0002	2017-05-26 08:30:00	345
0117-0002	2017-05-26 08:45:00	26
0117-0002	2017-05-26 09:00:00	67
0117-0002	2017-05-26 09:15:00	4
0117-0002	2017-05-26 09:30:00	0
0117-0002	2017-05-26 09:45:00	7
0117-0002	2017-05-26 10:00:00	0
0117-0002	2017-05-26 10:15:00	0
0117-0002	2017-05-26 10:30:00	43
0117-0002	2017-05-26 10:45:00	98
0117-0002	2017-05-26 11:00:00	161
0117-0002	2017-05-26 11:15:00	0
0117-0002	2017-05-26 11:30:00	0
0117-0002	2017-05-26 11:45:00	0
0117-0002	2017-05-26 12:00:00	0
0117-0002	2017-05-26 12:15:00	0
0117-0002	2017-05-26 12:30:00	0
0117-0002	2017-05-26 12:45:00	0
0117-0002	2017-05-26 13:00:00	0
0117-0002	2017-05-26 13:15:00	32
0117-0002	2017-05-26 13:30:00	317
0117-0002	2017-05-26 13:45:00	117
0117-0002	2017-05-26 14:00:00	240
0117-0002	2017-05-26 14:15:00	0
0117-0002	2017-05-26 14:30:00	0
0117-0002	2017-05-26 14:45:00	0
0117-0002	2017-05-26 15:00:00	0
0117-0002	2017-05-26 15:15:00	0
0117-0002	2017-05-26 15:30:00	0
0117-0002	2017-05-26 15:45:00	0
0117-0002	2017-05-26 16:00:00	0
0117-0002	2017-05-26 16:15:00	0
0117-0002	2017-05-26 16:30:00	0
0117-0002	2017-05-26 16:45:00	0
0117-0002	2017-05-26 17:00:00	366
0117-0002	2017-05-26 17:15:00	272
0117-0002	2017-05-26 17:30:00	0
0117-0002	2017-05-26 17:45:00	0
0117-0002	2017-05-26 18:00:00	0
0117-0002	2017-05-26 18:15:00	0
0117-0002	2017-05-26 18:30:00	0
0117-0002	2017-05-26 18:45:00	0
0117-0002	2017-05-26 19:00:00	0
0117-0002	2017-05-26 19:15:00	0
0117-0002	2017-05-26 19:30:00	0
0117-0002	2017-05-26 19:45:00	0
0117-0002	2017-05-26 20:00:00	0
0117-0002	2017-05-26 20:15:00	0
0117-0002	2017-05-26 20:30:00	0
0117-0002	2017-05-26 20:45:00	0
0117-0002	2017-05-26 21:00:00	0
0117-0002	2017-05-26 21:15:00	0
0117-0002	2017-05-26 21:30:00	0
0117-0002	2017-05-26 21:45:00	0
0117-0002	2017-05-26 22:00:00	0
0117-0002	2017-05-26 22:15:00	0
0117-0002	2017-05-26 22:30:00	0
0117-0002	2017-05-26 22:45:00	0
0117-0002	2017-05-26 23:00:00	0
0117-0002	2017-05-26 23:15:00	0
0117-0002	2017-05-26 23:30:00	0
0117-0002	2017-05-26 23:45:00	0
