## Supplementary Data 2 for "Digital phenotyping by consumer wearables identifies sleep-associated markers of cardiovascular disease risk and biological aging": ActivityTable_0117-0018-NHC.tsv

0117-0018	2017-03-17 00:00:00	0
0117-0018	2017-03-17 00:15:00	0
0117-0018	2017-03-17 00:30:00	0
0117-0018	2017-03-17 00:45:00	0
0117-0018	2017-03-17 01:00:00	0
0117-0018	2017-03-17 01:15:00	0
0117-0018	2017-03-17 01:30:00	0
0117-0018	2017-03-17 01:45:00	0
0117-0018	2017-03-17 02:00:00	0
0117-0018	2017-03-17 02:15:00	0
0117-0018	2017-03-17 02:30:00	0
0117-0018	2017-03-17 02:45:00	0
0117-0018	2017-03-17 03:00:00	0
0117-0018	2017-03-17 03:15:00	0
0117-0018	2017-03-17 03:30:00	0
0117-0018	2017-03-17 03:45:00	0
0117-0018	2017-03-17 04:00:00	0
0117-0018	2017-03-17 04:15:00	0
0117-0018	2017-03-17 04:30:00	0
0117-0018	2017-03-17 04:45:00	0
0117-0018	2017-03-17 05:00:00	0
0117-0018	2017-03-17 05:15:00	0
0117-0018	2017-03-17 05:30:00	0
0117-0018	2017-03-17 05:45:00	0
0117-0018	2017-03-17 06:00:00	0
0117-0018	2017-03-17 06:15:00	0
0117-0018	2017-03-17 06:30:00	0
0117-0018	2017-03-17 06:45:00	0
0117-0018	2017-03-17 07:00:00	0
0117-0018	2017-03-17 07:15:00	0
0117-0018	2017-03-17 07:30:00	0
0117-0018	2017-03-17 07:45:00	0
0117-0018	2017-03-17 08:00:00	0
0117-0018	2017-03-17 08:15:00	0
0117-0018	2017-03-17 08:30:00	0
0117-0018	2017-03-17 08:45:00	0
0117-0018	2017-03-17 09:00:00	0
0117-0018	2017-03-17 09:15:00	0
0117-0018	2017-03-17 09:30:00	0
0117-0018	2017-03-17 09:45:00	0
0117-0018	2017-03-17 10:00:00	0
0117-0018	2017-03-17 10:15:00	0
0117-0018	2017-03-17 10:30:00	0
0117-0018	2017-03-17 10:45:00	0
0117-0018	2017-03-17 11:00:00	0
0117-0018	2017-03-17 11:15:00	0
0117-0018	2017-03-17 11:30:00	0
0117-0018	2017-03-17 11:45:00	0
0117-0018	2017-03-17 12:00:00	0
0117-0018	2017-03-17 12:15:00	0
0117-0018	2017-03-17 12:30:00	0
0117-0018	2017-03-17 12:45:00	0
0117-0018	2017-03-17 13:00:00	0
0117-0018	2017-03-17 13:15:00	0
0117-0018	2017-03-17 13:30:00	0
0117-0018	2017-03-17 13:45:00	115
0117-0018	2017-03-17 14:00:00	11
0117-0018	2017-03-17 14:15:00	230
0117-0018	2017-03-17 14:30:00	560
0117-0018	2017-03-17 14:45:00	160
0117-0018	2017-03-17 15:00:00	7
0117-0018	2017-03-17 15:15:00	0
0117-0018	2017-03-17 15:30:00	69
0117-0018	2017-03-17 15:45:00	301
0117-0018	2017-03-17 16:00:00	457
0117-0018	2017-03-17 16:15:00	0
0117-0018	2017-03-17 16:30:00	455
0117-0018	2017-03-17 16:45:00	319
0117-0018	2017-03-17 17:00:00	360
0117-0018	2017-03-17 17:15:00	0
0117-0018	2017-03-17 17:30:00	55
0117-0018	2017-03-17 17:45:00	23
0117-0018	2017-03-17 18:00:00	5
0117-0018	2017-03-17 18:15:00	40
0117-0018	2017-03-17 18:30:00	43
0117-0018	2017-03-17 18:45:00	75
0117-0018	2017-03-17 19:00:00	24
0117-0018	2017-03-17 19:15:00	6
0117-0018	2017-03-17 19:30:00	0
0117-0018	2017-03-17 19:45:00	24
0117-0018	2017-03-17 20:00:00	33
0117-0018	2017-03-17 20:15:00	7
0117-0018	2017-03-17 20:30:00	135
0117-0018	2017-03-17 20:45:00	365
0117-0018	2017-03-17 21:00:00	0
0117-0018	2017-03-17 21:15:00	0
0117-0018	2017-03-17 21:30:00	0
0117-0018	2017-03-17 21:45:00	0
0117-0018	2017-03-17 22:00:00	0
0117-0018	2017-03-17 22:15:00	0
0117-0018	2017-03-17 22:30:00	216
0117-0018	2017-03-17 22:45:00	35
0117-0018	2017-03-17 23:00:00	38
0117-0018	2017-03-17 23:15:00	0
0117-0018	2017-03-17 23:30:00	0
0117-0018	2017-03-17 23:45:00	0
0117-0018	2017-03-18 00:00:00	8
0117-0018	2017-03-18 00:15:00	0
0117-0018	2017-03-18 00:30:00	0
0117-0018	2017-03-18 00:45:00	0
0117-0018	2017-03-18 01:00:00	0
0117-0018	2017-03-18 01:15:00	0
0117-0018	2017-03-18 01:30:00	0
0117-0018	2017-03-18 01:45:00	65
0117-0018	2017-03-18 02:00:00	56
0117-0018	2017-03-18 02:15:00	45
0117-0018	2017-03-18 02:30:00	0
0117-0018	2017-03-18 02:45:00	28
0117-0018	2017-03-18 03:00:00	0
0117-0018	2017-03-18 03:15:00	5
0117-0018	2017-03-18 03:30:00	0
0117-0018	2017-03-18 03:45:00	0
0117-0018	2017-03-18 04:00:00	0
0117-0018	2017-03-18 04:15:00	0
0117-0018	2017-03-18 04:30:00	0
0117-0018	2017-03-18 04:45:00	0
0117-0018	2017-03-18 05:00:00	0
0117-0018	2017-03-18 05:15:00	0
0117-0018	2017-03-18 05:30:00	0
0117-0018	2017-03-18 05:45:00	0
0117-0018	2017-03-18 06:00:00	0
0117-0018	2017-03-18 06:15:00	29
0117-0018	2017-03-18 06:30:00	0
0117-0018	2017-03-18 06:45:00	63
0117-0018	2017-03-18 07:00:00	113
0117-0018	2017-03-18 07:15:00	1120
0117-0018	2017-03-18 07:30:00	363
0117-0018	2017-03-18 07:45:00	27
0117-0018	2017-03-18 08:00:00	105
0117-0018	2017-03-18 08:15:00	86
0117-0018	2017-03-18 08:30:00	16
0117-0018	2017-03-18 08:45:00	82
0117-0018	2017-03-18 09:00:00	0
0117-0018	2017-03-18 09:15:00	0
0117-0018	2017-03-18 09:30:00	28
0117-0018	2017-03-18 09:45:00	0
0117-0018	2017-03-18 10:00:00	0
0117-0018	2017-03-18 10:15:00	54
0117-0018	2017-03-18 10:30:00	25
0117-0018	2017-03-18 10:45:00	34
0117-0018	2017-03-18 11:00:00	0
0117-0018	2017-03-18 11:15:00	44
0117-0018	2017-03-18 11:30:00	0
0117-0018	2017-03-18 11:45:00	24
0117-0018	2017-03-18 12:00:00	0
0117-0018	2017-03-18 12:15:00	70
0117-0018	2017-03-18 12:30:00	97
0117-0018	2017-03-18 12:45:00	139
0117-0018	2017-03-18 13:00:00	0
0117-0018	2017-03-18 13:15:00	90
0117-0018	2017-03-18 13:30:00	0
0117-0018	2017-03-18 13:45:00	27
0117-0018	2017-03-18 14:00:00	31
0117-0018	2017-03-18 14:15:00	51
0117-0018	2017-03-18 14:30:00	0
0117-0018	2017-03-18 14:45:00	14
0117-0018	2017-03-18 15:00:00	0
0117-0018	2017-03-18 15:15:00	0
0117-0018	2017-03-18 15:30:00	42
0117-0018	2017-03-18 15:45:00	324
0117-0018	2017-03-18 16:00:00	218
0117-0018	2017-03-18 16:15:00	107
0117-0018	2017-03-18 16:30:00	25
0117-0018	2017-03-18 16:45:00	0
0117-0018	2017-03-18 17:00:00	0
0117-0018	2017-03-18 17:15:00	0
0117-0018	2017-03-18 17:30:00	7
0117-0018	2017-03-18 17:45:00	71
0117-0018	2017-03-18 18:00:00	109
0117-0018	2017-03-18 18:15:00	298
0117-0018	2017-03-18 18:30:00	483
0117-0018	2017-03-18 18:45:00	285
0117-0018	2017-03-18 19:00:00	231
0117-0018	2017-03-18 19:15:00	27
0117-0018	2017-03-18 19:30:00	208
0117-0018	2017-03-18 19:45:00	370
0117-0018	2017-03-18 20:00:00	398
0117-0018	2017-03-18 20:15:00	0
0117-0018	2017-03-18 20:30:00	0
0117-0018	2017-03-18 20:45:00	0
0117-0018	2017-03-18 21:00:00	0
0117-0018	2017-03-18 21:15:00	0
0117-0018	2017-03-18 21:30:00	0
0117-0018	2017-03-18 21:45:00	250
0117-0018	2017-03-18 22:00:00	76
0117-0018	2017-03-18 22:15:00	112
0117-0018	2017-03-18 22:30:00	6
0117-0018	2017-03-18 22:45:00	0
0117-0018	2017-03-18 23:00:00	0
0117-0018	2017-03-18 23:15:00	0
0117-0018	2017-03-18 23:30:00	0
0117-0018	2017-03-18 23:45:00	0
0117-0018	2017-03-19 00:00:00	0
0117-0018	2017-03-19 00:15:00	18
0117-0018	2017-03-19 00:30:00	0
0117-0018	2017-03-19 00:45:00	0
0117-0018	2017-03-19 01:00:00	0
0117-0018	2017-03-19 01:15:00	0
0117-0018	2017-03-19 01:30:00	0
0117-0018	2017-03-19 01:45:00	0
0117-0018	2017-03-19 02:00:00	0
0117-0018	2017-03-19 02:15:00	0
0117-0018	2017-03-19 02:30:00	0
0117-0018	2017-03-19 02:45:00	0
0117-0018	2017-03-19 03:00:00	0
0117-0018	2017-03-19 03:15:00	0
0117-0018	2017-03-19 03:30:00	0
0117-0018	2017-03-19 03:45:00	0
0117-0018	2017-03-19 04:00:00	0
0117-0018	2017-03-19 04:15:00	0
0117-0018	2017-03-19 04:30:00	0
0117-0018	2017-03-19 04:45:00	0
0117-0018	2017-03-19 05:00:00	34
0117-0018	2017-03-19 05:15:00	41
0117-0018	2017-03-19 05:30:00	82
0117-0018	2017-03-19 05:45:00	0
0117-0018	2017-03-19 06:00:00	85
0117-0018	2017-03-19 06:15:00	72
0117-0018	2017-03-19 06:30:00	0
0117-0018	2017-03-19 06:45:00	0
0117-0018	2017-03-19 07:00:00	0
0117-0018	2017-03-19 07:15:00	40
0117-0018	2017-03-19 07:30:00	60
0117-0018	2017-03-19 07:45:00	0
0117-0018	2017-03-19 08:00:00	0
0117-0018	2017-03-19 08:15:00	0
0117-0018	2017-03-19 08:30:00	0
0117-0018	2017-03-19 08:45:00	0
0117-0018	2017-03-19 09:00:00	4
0117-0018	2017-03-19 09:15:00	12
0117-0018	2017-03-19 09:30:00	38
0117-0018	2017-03-19 09:45:00	42
0117-0018	2017-03-19 10:00:00	4
0117-0018	2017-03-19 10:15:00	0
0117-0018	2017-03-19 10:30:00	49
0117-0018	2017-03-19 10:45:00	16
0117-0018	2017-03-19 11:00:00	24
0117-0018	2017-03-19 11:15:00	89
0117-0018	2017-03-19 11:30:00	29
0117-0018	2017-03-19 11:45:00	44
0117-0018	2017-03-19 12:00:00	0
0117-0018	2017-03-19 12:15:00	60
0117-0018	2017-03-19 12:30:00	0
0117-0018	2017-03-19 12:45:00	0
0117-0018	2017-03-19 13:00:00	0
0117-0018	2017-03-19 13:15:00	0
0117-0018	2017-03-19 13:30:00	19
0117-0018	2017-03-19 13:45:00	0
0117-0018	2017-03-19 14:00:00	18
0117-0018	2017-03-19 14:15:00	33
0117-0018	2017-03-19 14:30:00	0
0117-0018	2017-03-19 14:45:00	0
0117-0018	2017-03-19 15:00:00	7
0117-0018	2017-03-19 15:15:00	18
0117-0018	2017-03-19 15:30:00	0
0117-0018	2017-03-19 15:45:00	39
0117-0018	2017-03-19 16:00:00	0
0117-0018	2017-03-19 16:15:00	14
0117-0018	2017-03-19 16:30:00	0
0117-0018	2017-03-19 16:45:00	87
0117-0018	2017-03-19 17:00:00	231
0117-0018	2017-03-19 17:15:00	13
0117-0018	2017-03-19 17:30:00	48
0117-0018	2017-03-19 17:45:00	33
0117-0018	2017-03-19 18:00:00	24
0117-0018	2017-03-19 18:15:00	0
0117-0018	2017-03-19 18:30:00	0
0117-0018	2017-03-19 18:45:00	18
0117-0018	2017-03-19 19:00:00	11
0117-0018	2017-03-19 19:15:00	4
0117-0018	2017-03-19 19:30:00	0
0117-0018	2017-03-19 19:45:00	0
0117-0018	2017-03-19 20:00:00	15
0117-0018	2017-03-19 20:15:00	51
0117-0018	2017-03-19 20:30:00	0
0117-0018	2017-03-19 20:45:00	0
0117-0018	2017-03-19 21:00:00	0
0117-0018	2017-03-19 21:15:00	43
0117-0018	2017-03-19 21:30:00	0
0117-0018	2017-03-19 21:45:00	0
0117-0018	2017-03-19 22:00:00	0
0117-0018	2017-03-19 22:15:00	0
0117-0018	2017-03-19 22:30:00	4
0117-0018	2017-03-19 22:45:00	0
0117-0018	2017-03-19 23:00:00	78
0117-0018	2017-03-19 23:15:00	0
0117-0018	2017-03-19 23:30:00	0
0117-0018	2017-03-19 23:45:00	0
0117-0018	2017-03-20 00:00:00	0
0117-0018	2017-03-20 00:15:00	0
0117-0018	2017-03-20 00:30:00	0
0117-0018	2017-03-20 00:45:00	0
0117-0018	2017-03-20 01:00:00	0
0117-0018	2017-03-20 01:15:00	6
0117-0018	2017-03-20 01:30:00	0
0117-0018	2017-03-20 01:45:00	6
0117-0018	2017-03-20 02:00:00	0
0117-0018	2017-03-20 02:15:00	0
0117-0018	2017-03-20 02:30:00	0
0117-0018	2017-03-20 02:45:00	11
0117-0018	2017-03-20 03:00:00	0
0117-0018	2017-03-20 03:15:00	0
0117-0018	2017-03-20 03:30:00	11
0117-0018	2017-03-20 03:45:00	0
0117-0018	2017-03-20 04:00:00	0
0117-0018	2017-03-20 04:15:00	16
0117-0018	2017-03-20 04:30:00	6
0117-0018	2017-03-20 04:45:00	0
0117-0018	2017-03-20 05:00:00	0
0117-0018	2017-03-20 05:15:00	10
0117-0018	2017-03-20 05:30:00	106
0117-0018	2017-03-20 05:45:00	0
0117-0018	2017-03-20 06:00:00	0
0117-0018	2017-03-20 06:15:00	332
0117-0018	2017-03-20 06:30:00	392
0117-0018	2017-03-20 06:45:00	0
0117-0018	2017-03-20 07:00:00	0
0117-0018	2017-03-20 07:15:00	0
0117-0018	2017-03-20 07:30:00	0
0117-0018	2017-03-20 07:45:00	0
0117-0018	2017-03-20 08:00:00	329
0117-0018	2017-03-20 08:15:00	236
0117-0018	2017-03-20 08:30:00	106
0117-0018	2017-03-20 08:45:00	149
0117-0018	2017-03-20 09:00:00	0
0117-0018	2017-03-20 09:15:00	10
0117-0018	2017-03-20 09:30:00	13
0117-0018	2017-03-20 09:45:00	8
0117-0018	2017-03-20 10:00:00	0
0117-0018	2017-03-20 10:15:00	0
0117-0018	2017-03-20 10:30:00	0
0117-0018	2017-03-20 10:45:00	0
0117-0018	2017-03-20 11:00:00	4
0117-0018	2017-03-20 11:15:00	109
0117-0018	2017-03-20 11:30:00	22
0117-0018	2017-03-20 11:45:00	4
0117-0018	2017-03-20 12:00:00	51
0117-0018	2017-03-20 12:15:00	235
0117-0018	2017-03-20 12:30:00	0
0117-0018	2017-03-20 12:45:00	63
0117-0018	2017-03-20 13:00:00	67
0117-0018	2017-03-20 13:15:00	0
0117-0018	2017-03-20 13:30:00	155
0117-0018	2017-03-20 13:45:00	64
0117-0018	2017-03-20 14:00:00	7
0117-0018	2017-03-20 14:15:00	247
0117-0018	2017-03-20 14:30:00	50
0117-0018	2017-03-20 14:45:00	174
0117-0018	2017-03-20 15:00:00	32
0117-0018	2017-03-20 15:15:00	14
0117-0018	2017-03-20 15:30:00	0
0117-0018	2017-03-20 15:45:00	8
0117-0018	2017-03-20 16:00:00	11
0117-0018	2017-03-20 16:15:00	307
0117-0018	2017-03-20 16:30:00	283
0117-0018	2017-03-20 16:45:00	19
0117-0018	2017-03-20 17:00:00	0
0117-0018	2017-03-20 17:15:00	40
0117-0018	2017-03-20 17:30:00	124
0117-0018	2017-03-20 17:45:00	304
0117-0018	2017-03-20 18:00:00	266
0117-0018	2017-03-20 18:15:00	0
0117-0018	2017-03-20 18:30:00	26
0117-0018	2017-03-20 18:45:00	408
0117-0018	2017-03-20 19:00:00	328
0117-0018	2017-03-20 19:15:00	442
0117-0018	2017-03-20 19:30:00	439
0117-0018	2017-03-20 19:45:00	240
0117-0018	2017-03-20 20:00:00	0
0117-0018	2017-03-20 20:15:00	28
0117-0018	2017-03-20 20:30:00	0
0117-0018	2017-03-20 20:45:00	0
0117-0018	2017-03-20 21:00:00	0
0117-0018	2017-03-20 21:15:00	0
0117-0018	2017-03-20 21:30:00	121
0117-0018	2017-03-20 21:45:00	282
0117-0018	2017-03-20 22:00:00	13
0117-0018	2017-03-20 22:15:00	12
0117-0018	2017-03-20 22:30:00	0
0117-0018	2017-03-20 22:45:00	0
0117-0018	2017-03-20 23:00:00	0
0117-0018	2017-03-20 23:15:00	0
0117-0018	2017-03-20 23:30:00	0
0117-0018	2017-03-20 23:45:00	0
0117-0018	2017-03-21 00:00:00	0
0117-0018	2017-03-21 00:15:00	0
0117-0018	2017-03-21 00:30:00	0
0117-0018	2017-03-21 00:45:00	0
0117-0018	2017-03-21 01:00:00	0
0117-0018	2017-03-21 01:15:00	0
0117-0018	2017-03-21 01:30:00	0
0117-0018	2017-03-21 01:45:00	0
0117-0018	2017-03-21 02:00:00	0
0117-0018	2017-03-21 02:15:00	0
0117-0018	2017-03-21 02:30:00	0
0117-0018	2017-03-21 02:45:00	0
0117-0018	2017-03-21 03:00:00	0
0117-0018	2017-03-21 03:15:00	8
0117-0018	2017-03-21 03:30:00	0
0117-0018	2017-03-21 03:45:00	13
0117-0018	2017-03-21 04:00:00	0
0117-0018	2017-03-21 04:15:00	0
0117-0018	2017-03-21 04:30:00	0
0117-0018	2017-03-21 04:45:00	0
0117-0018	2017-03-21 05:00:00	4
0117-0018	2017-03-21 05:15:00	0
0117-0018	2017-03-21 05:30:00	52
0117-0018	2017-03-21 05:45:00	12
0117-0018	2017-03-21 06:00:00	7
0117-0018	2017-03-21 06:15:00	286
0117-0018	2017-03-21 06:30:00	448
0117-0018	2017-03-21 06:45:00	23
0117-0018	2017-03-21 07:00:00	0
0117-0018	2017-03-21 07:15:00	0
0117-0018	2017-03-21 07:30:00	0
0117-0018	2017-03-21 07:45:00	0
0117-0018	2017-03-21 08:00:00	0
0117-0018	2017-03-21 08:15:00	641
0117-0018	2017-03-21 08:30:00	133
0117-0018	2017-03-21 08:45:00	6
0117-0018	2017-03-21 09:00:00	0
0117-0018	2017-03-21 09:15:00	8
0117-0018	2017-03-21 09:30:00	46
0117-0018	2017-03-21 09:45:00	5
0117-0018	2017-03-21 10:00:00	79
0117-0018	2017-03-21 10:15:00	28
0117-0018	2017-03-21 10:30:00	76
0117-0018	2017-03-21 10:45:00	0
0117-0018	2017-03-21 11:00:00	0
0117-0018	2017-03-21 11:15:00	66
0117-0018	2017-03-21 11:30:00	91
0117-0018	2017-03-21 11:45:00	0
0117-0018	2017-03-21 12:00:00	231
0117-0018	2017-03-21 12:15:00	215
0117-0018	2017-03-21 12:30:00	6
0117-0018	2017-03-21 12:45:00	0
0117-0018	2017-03-21 13:00:00	73
0117-0018	2017-03-21 13:15:00	157
0117-0018	2017-03-21 13:30:00	6
0117-0018	2017-03-21 13:45:00	0
0117-0018	2017-03-21 14:00:00	127
0117-0018	2017-03-21 14:15:00	11
0117-0018	2017-03-21 14:30:00	0
0117-0018	2017-03-21 14:45:00	100
0117-0018	2017-03-21 15:00:00	236
0117-0018	2017-03-21 15:15:00	20
0117-0018	2017-03-21 15:30:00	54
0117-0018	2017-03-21 15:45:00	20
0117-0018	2017-03-21 16:00:00	103
0117-0018	2017-03-21 16:15:00	0
0117-0018	2017-03-21 16:30:00	36
0117-0018	2017-03-21 16:45:00	175
0117-0018	2017-03-21 17:00:00	48
0117-0018	2017-03-21 17:15:00	36
0117-0018	2017-03-21 17:30:00	40
0117-0018	2017-03-21 17:45:00	343
0117-0018	2017-03-21 18:00:00	76
0117-0018	2017-03-21 18:15:00	299
0117-0018	2017-03-21 18:30:00	12
0117-0018	2017-03-21 18:45:00	205
0117-0018	2017-03-21 19:00:00	191
0117-0018	2017-03-21 19:15:00	388
0117-0018	2017-03-21 19:30:00	157
0117-0018	2017-03-21 19:45:00	12
0117-0018	2017-03-21 20:00:00	35
0117-0018	2017-03-21 20:15:00	13
0117-0018	2017-03-21 20:30:00	42
0117-0018	2017-03-21 20:45:00	46
0117-0018	2017-03-21 21:00:00	0
0117-0018	2017-03-21 21:15:00	42
0117-0018	2017-03-21 21:30:00	31
0117-0018	2017-03-21 21:45:00	9
0117-0018	2017-03-21 22:00:00	0
0117-0018	2017-03-21 22:15:00	13
0117-0018	2017-03-21 22:30:00	8
0117-0018	2017-03-21 22:45:00	0
0117-0018	2017-03-21 23:00:00	5
0117-0018	2017-03-21 23:15:00	0
0117-0018	2017-03-21 23:30:00	0
0117-0018	2017-03-21 23:45:00	0
0117-0018	2017-03-22 00:00:00	0
0117-0018	2017-03-22 00:15:00	0
0117-0018	2017-03-22 00:30:00	0
0117-0018	2017-03-22 00:45:00	0
0117-0018	2017-03-22 01:00:00	0
0117-0018	2017-03-22 01:15:00	0
0117-0018	2017-03-22 01:30:00	0
0117-0018	2017-03-22 01:45:00	0
0117-0018	2017-03-22 02:00:00	0
0117-0018	2017-03-22 02:15:00	0
0117-0018	2017-03-22 02:30:00	0
0117-0018	2017-03-22 02:45:00	0
0117-0018	2017-03-22 03:00:00	6
0117-0018	2017-03-22 03:15:00	0
0117-0018	2017-03-22 03:30:00	0
0117-0018	2017-03-22 03:45:00	0
0117-0018	2017-03-22 04:00:00	0
0117-0018	2017-03-22 04:15:00	0
0117-0018	2017-03-22 04:30:00	0
0117-0018	2017-03-22 04:45:00	0
0117-0018	2017-03-22 05:00:00	0
0117-0018	2017-03-22 05:15:00	0
0117-0018	2017-03-22 05:30:00	100
0117-0018	2017-03-22 05:45:00	0
0117-0018	2017-03-22 06:00:00	11
0117-0018	2017-03-22 06:15:00	324
0117-0018	2017-03-22 06:30:00	262
0117-0018	2017-03-22 06:45:00	9
0117-0018	2017-03-22 07:00:00	0
0117-0018	2017-03-22 07:15:00	0
0117-0018	2017-03-22 07:30:00	23
0117-0018	2017-03-22 07:45:00	5
0117-0018	2017-03-22 08:00:00	88
0117-0018	2017-03-22 08:15:00	642
0117-0018	2017-03-22 08:30:00	156
0117-0018	2017-03-22 08:45:00	7
0117-0018	2017-03-22 09:00:00	125
0117-0018	2017-03-22 09:15:00	27
0117-0018	2017-03-22 09:30:00	758
0117-0018	2017-03-22 09:45:00	0
0117-0018	2017-03-22 10:00:00	500
0117-0018	2017-03-22 10:15:00	0
0117-0018	2017-03-22 10:30:00	0
0117-0018	2017-03-22 10:45:00	0
0117-0018	2017-03-22 11:00:00	0
0117-0018	2017-03-22 11:15:00	0
0117-0018	2017-03-22 11:30:00	0
0117-0018	2017-03-22 11:45:00	0
0117-0018	2017-03-22 12:00:00	0
0117-0018	2017-03-22 12:15:00	0
0117-0018	2017-03-22 12:30:00	0
0117-0018	2017-03-22 12:45:00	0
0117-0018	2017-03-22 13:00:00	0
0117-0018	2017-03-22 13:15:00	0
0117-0018	2017-03-22 13:30:00	0
0117-0018	2017-03-22 13:45:00	0
0117-0018	2017-03-22 14:00:00	0
0117-0018	2017-03-22 14:15:00	0
0117-0018	2017-03-22 14:30:00	0
0117-0018	2017-03-22 14:45:00	0
0117-0018	2017-03-22 15:00:00	0
0117-0018	2017-03-22 15:15:00	0
0117-0018	2017-03-22 15:30:00	0
0117-0018	2017-03-22 15:45:00	0
0117-0018	2017-03-22 16:00:00	0
0117-0018	2017-03-22 16:15:00	0
0117-0018	2017-03-22 16:30:00	0
0117-0018	2017-03-22 16:45:00	0
0117-0018	2017-03-22 17:00:00	0
0117-0018	2017-03-22 17:15:00	0
0117-0018	2017-03-22 17:30:00	0
0117-0018	2017-03-22 17:45:00	0
0117-0018	2017-03-22 18:00:00	0
0117-0018	2017-03-22 18:15:00	0
0117-0018	2017-03-22 18:30:00	0
0117-0018	2017-03-22 18:45:00	0
0117-0018	2017-03-22 19:00:00	0
0117-0018	2017-03-22 19:15:00	0
0117-0018	2017-03-22 19:30:00	0
0117-0018	2017-03-22 19:45:00	0
0117-0018	2017-03-22 20:00:00	0
0117-0018	2017-03-22 20:15:00	0
0117-0018	2017-03-22 20:30:00	0
0117-0018	2017-03-22 20:45:00	0
0117-0018	2017-03-22 21:00:00	0
0117-0018	2017-03-22 21:15:00	0
0117-0018	2017-03-22 21:30:00	0
0117-0018	2017-03-22 21:45:00	0
0117-0018	2017-03-22 22:00:00	0
0117-0018	2017-03-22 22:15:00	0
0117-0018	2017-03-22 22:30:00	0
0117-0018	2017-03-22 22:45:00	0
0117-0018	2017-03-22 23:00:00	0
0117-0018	2017-03-22 23:15:00	0
0117-0018	2017-03-22 23:30:00	0
0117-0018	2017-03-22 23:45:00	0
