## Supplementary Data 2 for "Digital phenotyping by consumer wearables identifies sleep-associated markers of cardiovascular disease risk and biological aging": ActivityTable_0117-0019-NHC.tsv

0117-0019	2017-03-01 00:00:00	0
0117-0019	2017-03-01 00:15:00	0
0117-0019	2017-03-01 00:30:00	0
0117-0019	2017-03-01 00:45:00	0
0117-0019	2017-03-01 01:00:00	0
0117-0019	2017-03-01 01:15:00	0
0117-0019	2017-03-01 01:30:00	0
0117-0019	2017-03-01 01:45:00	0
0117-0019	2017-03-01 02:00:00	0
0117-0019	2017-03-01 02:15:00	0
0117-0019	2017-03-01 02:30:00	0
0117-0019	2017-03-01 02:45:00	0
0117-0019	2017-03-01 03:00:00	0
0117-0019	2017-03-01 03:15:00	0
0117-0019	2017-03-01 03:30:00	0
0117-0019	2017-03-01 03:45:00	0
0117-0019	2017-03-01 04:00:00	0
0117-0019	2017-03-01 04:15:00	0
0117-0019	2017-03-01 04:30:00	0
0117-0019	2017-03-01 04:45:00	0
0117-0019	2017-03-01 05:00:00	0
0117-0019	2017-03-01 05:15:00	0
0117-0019	2017-03-01 05:30:00	0
0117-0019	2017-03-01 05:45:00	0
0117-0019	2017-03-01 06:00:00	0
0117-0019	2017-03-01 06:15:00	0
0117-0019	2017-03-01 06:30:00	0
0117-0019	2017-03-01 06:45:00	0
0117-0019	2017-03-01 07:00:00	0
0117-0019	2017-03-01 07:15:00	0
0117-0019	2017-03-01 07:30:00	0
0117-0019	2017-03-01 07:45:00	0
0117-0019	2017-03-01 08:00:00	0
0117-0019	2017-03-01 08:15:00	0
0117-0019	2017-03-01 08:30:00	0
0117-0019	2017-03-01 08:45:00	0
0117-0019	2017-03-01 09:00:00	0
0117-0019	2017-03-01 09:15:00	0
0117-0019	2017-03-01 09:30:00	0
0117-0019	2017-03-01 09:45:00	0
0117-0019	2017-03-01 10:00:00	0
0117-0019	2017-03-01 10:15:00	0
0117-0019	2017-03-01 10:30:00	0
0117-0019	2017-03-01 10:45:00	0
0117-0019	2017-03-01 11:00:00	0
0117-0019	2017-03-01 11:15:00	0
0117-0019	2017-03-01 11:30:00	0
0117-0019	2017-03-01 11:45:00	0
0117-0019	2017-03-01 12:00:00	0
0117-0019	2017-03-01 12:15:00	0
0117-0019	2017-03-01 12:30:00	0
0117-0019	2017-03-01 12:45:00	465
0117-0019	2017-03-01 13:00:00	610
0117-0019	2017-03-01 13:15:00	393
0117-0019	2017-03-01 13:30:00	60
0117-0019	2017-03-01 13:45:00	0
0117-0019	2017-03-01 14:00:00	614
0117-0019	2017-03-01 14:15:00	125
0117-0019	2017-03-01 14:30:00	777
0117-0019	2017-03-01 14:45:00	38
0117-0019	2017-03-01 15:00:00	18
0117-0019	2017-03-01 15:15:00	0
0117-0019	2017-03-01 15:30:00	12
0117-0019	2017-03-01 15:45:00	83
0117-0019	2017-03-01 16:00:00	0
0117-0019	2017-03-01 16:15:00	109
0117-0019	2017-03-01 16:30:00	8
0117-0019	2017-03-01 16:45:00	39
0117-0019	2017-03-01 17:00:00	22
0117-0019	2017-03-01 17:15:00	330
0117-0019	2017-03-01 17:30:00	87
0117-0019	2017-03-01 17:45:00	65
0117-0019	2017-03-01 18:00:00	0
0117-0019	2017-03-01 18:15:00	6
0117-0019	2017-03-01 18:30:00	0
0117-0019	2017-03-01 18:45:00	29
0117-0019	2017-03-01 19:00:00	0
0117-0019	2017-03-01 19:15:00	50
0117-0019	2017-03-01 19:30:00	0
0117-0019	2017-03-01 19:45:00	0
0117-0019	2017-03-01 20:00:00	28
0117-0019	2017-03-01 20:15:00	0
0117-0019	2017-03-01 20:30:00	0
0117-0019	2017-03-01 20:45:00	40
0117-0019	2017-03-01 21:00:00	22
0117-0019	2017-03-01 21:15:00	0
0117-0019	2017-03-01 21:30:00	40
0117-0019	2017-03-01 21:45:00	0
0117-0019	2017-03-01 22:00:00	25
0117-0019	2017-03-01 22:15:00	9
0117-0019	2017-03-01 22:30:00	0
0117-0019	2017-03-01 22:45:00	20
0117-0019	2017-03-01 23:00:00	0
0117-0019	2017-03-01 23:15:00	0
0117-0019	2017-03-01 23:30:00	57
0117-0019	2017-03-01 23:45:00	0
0117-0019	2017-03-02 00:00:00	0
0117-0019	2017-03-02 00:15:00	0
0117-0019	2017-03-02 00:30:00	0
0117-0019	2017-03-02 00:45:00	0
0117-0019	2017-03-02 01:00:00	0
0117-0019	2017-03-02 01:15:00	0
0117-0019	2017-03-02 01:30:00	0
0117-0019	2017-03-02 01:45:00	0
0117-0019	2017-03-02 02:00:00	0
0117-0019	2017-03-02 02:15:00	0
0117-0019	2017-03-02 02:30:00	0
0117-0019	2017-03-02 02:45:00	0
0117-0019	2017-03-02 03:00:00	41
0117-0019	2017-03-02 03:15:00	0
0117-0019	2017-03-02 03:30:00	0
0117-0019	2017-03-02 03:45:00	0
0117-0019	2017-03-02 04:00:00	0
0117-0019	2017-03-02 04:15:00	0
0117-0019	2017-03-02 04:30:00	0
0117-0019	2017-03-02 04:45:00	0
0117-0019	2017-03-02 05:00:00	0
0117-0019	2017-03-02 05:15:00	0
0117-0019	2017-03-02 05:30:00	0
0117-0019	2017-03-02 05:45:00	0
0117-0019	2017-03-02 06:00:00	49
0117-0019	2017-03-02 06:15:00	0
0117-0019	2017-03-02 06:30:00	0
0117-0019	2017-03-02 06:45:00	0
0117-0019	2017-03-02 07:00:00	0
0117-0019	2017-03-02 07:15:00	0
0117-0019	2017-03-02 07:30:00	0
0117-0019	2017-03-02 07:45:00	0
0117-0019	2017-03-02 08:00:00	0
0117-0019	2017-03-02 08:15:00	77
0117-0019	2017-03-02 08:30:00	40
0117-0019	2017-03-02 08:45:00	0
0117-0019	2017-03-02 09:00:00	13
0117-0019	2017-03-02 09:15:00	0
0117-0019	2017-03-02 09:30:00	0
0117-0019	2017-03-02 09:45:00	0
0117-0019	2017-03-02 10:00:00	0
0117-0019	2017-03-02 10:15:00	0
0117-0019	2017-03-02 10:30:00	0
0117-0019	2017-03-02 10:45:00	0
0117-0019	2017-03-02 11:00:00	0
0117-0019	2017-03-02 11:15:00	0
0117-0019	2017-03-02 11:30:00	0
0117-0019	2017-03-02 11:45:00	34
0117-0019	2017-03-02 12:00:00	64
0117-0019	2017-03-02 12:15:00	24
0117-0019	2017-03-02 12:30:00	0
0117-0019	2017-03-02 12:45:00	105
0117-0019	2017-03-02 13:00:00	41
0117-0019	2017-03-02 13:15:00	179
0117-0019	2017-03-02 13:30:00	610
0117-0019	2017-03-02 13:45:00	0
0117-0019	2017-03-02 14:00:00	459
0117-0019	2017-03-02 14:15:00	800
0117-0019	2017-03-02 14:30:00	1198
0117-0019	2017-03-02 14:45:00	41
0117-0019	2017-03-02 15:00:00	393
0117-0019	2017-03-02 15:15:00	0
0117-0019	2017-03-02 15:30:00	469
0117-0019	2017-03-02 15:45:00	1107
0117-0019	2017-03-02 16:00:00	324
0117-0019	2017-03-02 16:15:00	668
0117-0019	2017-03-02 16:30:00	31
0117-0019	2017-03-02 16:45:00	46
0117-0019	2017-03-02 17:00:00	62
0117-0019	2017-03-02 17:15:00	51
0117-0019	2017-03-02 17:30:00	119
0117-0019	2017-03-02 17:45:00	58
0117-0019	2017-03-02 18:00:00	0
0117-0019	2017-03-02 18:15:00	0
0117-0019	2017-03-02 18:30:00	0
0117-0019	2017-03-02 18:45:00	76
0117-0019	2017-03-02 19:00:00	9
0117-0019	2017-03-02 19:15:00	0
0117-0019	2017-03-02 19:30:00	0
0117-0019	2017-03-02 19:45:00	45
0117-0019	2017-03-02 20:00:00	48
0117-0019	2017-03-02 20:15:00	0
0117-0019	2017-03-02 20:30:00	0
0117-0019	2017-03-02 20:45:00	45
0117-0019	2017-03-02 21:00:00	47
0117-0019	2017-03-02 21:15:00	0
0117-0019	2017-03-02 21:30:00	0
0117-0019	2017-03-02 21:45:00	0
0117-0019	2017-03-02 22:00:00	0
0117-0019	2017-03-02 22:15:00	0
0117-0019	2017-03-02 22:30:00	0
0117-0019	2017-03-02 22:45:00	0
0117-0019	2017-03-02 23:00:00	0
0117-0019	2017-03-02 23:15:00	0
0117-0019	2017-03-02 23:30:00	0
0117-0019	2017-03-02 23:45:00	0
0117-0019	2017-03-03 00:00:00	0
0117-0019	2017-03-03 00:15:00	0
0117-0019	2017-03-03 00:30:00	0
0117-0019	2017-03-03 00:45:00	0
0117-0019	2017-03-03 01:00:00	0
0117-0019	2017-03-03 01:15:00	0
0117-0019	2017-03-03 01:30:00	0
0117-0019	2017-03-03 01:45:00	0
0117-0019	2017-03-03 02:00:00	71
0117-0019	2017-03-03 02:15:00	0
0117-0019	2017-03-03 02:30:00	6
0117-0019	2017-03-03 02:45:00	0
0117-0019	2017-03-03 03:00:00	0
0117-0019	2017-03-03 03:15:00	0
0117-0019	2017-03-03 03:30:00	0
0117-0019	2017-03-03 03:45:00	0
0117-0019	2017-03-03 04:00:00	0
0117-0019	2017-03-03 04:15:00	0
0117-0019	2017-03-03 04:30:00	0
0117-0019	2017-03-03 04:45:00	95
0117-0019	2017-03-03 05:00:00	82
0117-0019	2017-03-03 05:15:00	337
0117-0019	2017-03-03 05:30:00	2185
0117-0019	2017-03-03 05:45:00	2502
0117-0019	2017-03-03 06:00:00	2454
0117-0019	2017-03-03 06:15:00	2458
0117-0019	2017-03-03 06:30:00	2483
0117-0019	2017-03-03 06:45:00	2496
0117-0019	2017-03-03 07:00:00	1877
0117-0019	2017-03-03 07:15:00	583
0117-0019	2017-03-03 07:30:00	67
0117-0019	2017-03-03 07:45:00	78
0117-0019	2017-03-03 08:00:00	0
0117-0019	2017-03-03 08:15:00	0
0117-0019	2017-03-03 08:30:00	0
0117-0019	2017-03-03 08:45:00	0
0117-0019	2017-03-03 09:00:00	0
0117-0019	2017-03-03 09:15:00	0
0117-0019	2017-03-03 09:30:00	144
0117-0019	2017-03-03 09:45:00	122
0117-0019	2017-03-03 10:00:00	0
0117-0019	2017-03-03 10:15:00	0
0117-0019	2017-03-03 10:30:00	51
0117-0019	2017-03-03 10:45:00	42
0117-0019	2017-03-03 11:00:00	968
0117-0019	2017-03-03 11:15:00	0
0117-0019	2017-03-03 11:30:00	299
0117-0019	2017-03-03 11:45:00	0
0117-0019	2017-03-03 12:00:00	242
0117-0019	2017-03-03 12:15:00	741
0117-0019	2017-03-03 12:30:00	89
0117-0019	2017-03-03 12:45:00	0
0117-0019	2017-03-03 13:00:00	306
0117-0019	2017-03-03 13:15:00	532
0117-0019	2017-03-03 13:30:00	57
0117-0019	2017-03-03 13:45:00	0
0117-0019	2017-03-03 14:00:00	0
0117-0019	2017-03-03 14:15:00	38
0117-0019	2017-03-03 14:30:00	38
0117-0019	2017-03-03 14:45:00	0
0117-0019	2017-03-03 15:00:00	73
0117-0019	2017-03-03 15:15:00	49
0117-0019	2017-03-03 15:30:00	81
0117-0019	2017-03-03 15:45:00	20
0117-0019	2017-03-03 16:00:00	49
0117-0019	2017-03-03 16:15:00	0
0117-0019	2017-03-03 16:30:00	34
0117-0019	2017-03-03 16:45:00	0
0117-0019	2017-03-03 17:00:00	0
0117-0019	2017-03-03 17:15:00	0
0117-0019	2017-03-03 17:30:00	100
0117-0019	2017-03-03 17:45:00	116
0117-0019	2017-03-03 18:00:00	212
0117-0019	2017-03-03 18:15:00	81
0117-0019	2017-03-03 18:30:00	106
0117-0019	2017-03-03 18:45:00	74
0117-0019	2017-03-03 19:00:00	111
0117-0019	2017-03-03 19:15:00	0
0117-0019	2017-03-03 19:30:00	43
0117-0019	2017-03-03 19:45:00	0
0117-0019	2017-03-03 20:00:00	0
0117-0019	2017-03-03 20:15:00	21
0117-0019	2017-03-03 20:30:00	13
0117-0019	2017-03-03 20:45:00	12
0117-0019	2017-03-03 21:00:00	0
0117-0019	2017-03-03 21:15:00	33
0117-0019	2017-03-03 21:30:00	18
0117-0019	2017-03-03 21:45:00	22
0117-0019	2017-03-03 22:00:00	5
0117-0019	2017-03-03 22:15:00	91
0117-0019	2017-03-03 22:30:00	9
0117-0019	2017-03-03 22:45:00	10
0117-0019	2017-03-03 23:00:00	69
0117-0019	2017-03-03 23:15:00	28
0117-0019	2017-03-03 23:30:00	7
0117-0019	2017-03-03 23:45:00	0
0117-0019	2017-03-04 00:00:00	0
0117-0019	2017-03-04 00:15:00	0
0117-0019	2017-03-04 00:30:00	0
0117-0019	2017-03-04 00:45:00	0
0117-0019	2017-03-04 01:00:00	0
0117-0019	2017-03-04 01:15:00	0
0117-0019	2017-03-04 01:30:00	0
0117-0019	2017-03-04 01:45:00	0
0117-0019	2017-03-04 02:00:00	0
0117-0019	2017-03-04 02:15:00	0
0117-0019	2017-03-04 02:30:00	10
0117-0019	2017-03-04 02:45:00	0
0117-0019	2017-03-04 03:00:00	0
0117-0019	2017-03-04 03:15:00	0
0117-0019	2017-03-04 03:30:00	0
0117-0019	2017-03-04 03:45:00	0
0117-0019	2017-03-04 04:00:00	8
0117-0019	2017-03-04 04:15:00	0
0117-0019	2017-03-04 04:30:00	0
0117-0019	2017-03-04 04:45:00	0
0117-0019	2017-03-04 05:00:00	0
0117-0019	2017-03-04 05:15:00	0
0117-0019	2017-03-04 05:30:00	0
0117-0019	2017-03-04 05:45:00	40
0117-0019	2017-03-04 06:00:00	0
0117-0019	2017-03-04 06:15:00	0
0117-0019	2017-03-04 06:30:00	0
0117-0019	2017-03-04 06:45:00	0
0117-0019	2017-03-04 07:00:00	0
0117-0019	2017-03-04 07:15:00	0
0117-0019	2017-03-04 07:30:00	0
0117-0019	2017-03-04 07:45:00	0
0117-0019	2017-03-04 08:00:00	0
0117-0019	2017-03-04 08:15:00	25
0117-0019	2017-03-04 08:30:00	0
0117-0019	2017-03-04 08:45:00	0
0117-0019	2017-03-04 09:00:00	0
0117-0019	2017-03-04 09:15:00	0
0117-0019	2017-03-04 09:30:00	79
0117-0019	2017-03-04 09:45:00	0
0117-0019	2017-03-04 10:00:00	9
0117-0019	2017-03-04 10:15:00	7
0117-0019	2017-03-04 10:30:00	31
0117-0019	2017-03-04 10:45:00	0
0117-0019	2017-03-04 11:00:00	0
0117-0019	2017-03-04 11:15:00	0
0117-0019	2017-03-04 11:30:00	0
0117-0019	2017-03-04 11:45:00	0
0117-0019	2017-03-04 12:00:00	0
0117-0019	2017-03-04 12:15:00	13
0117-0019	2017-03-04 12:30:00	0
0117-0019	2017-03-04 12:45:00	25
0117-0019	2017-03-04 13:00:00	130
0117-0019	2017-03-04 13:15:00	1489
0117-0019	2017-03-04 13:30:00	1040
0117-0019	2017-03-04 13:45:00	1375
0117-0019	2017-03-04 14:00:00	937
0117-0019	2017-03-04 14:15:00	366
0117-0019	2017-03-04 14:30:00	43
0117-0019	2017-03-04 14:45:00	0
0117-0019	2017-03-04 15:00:00	45
0117-0019	2017-03-04 15:15:00	11
0117-0019	2017-03-04 15:30:00	29
0117-0019	2017-03-04 15:45:00	0
0117-0019	2017-03-04 16:00:00	0
0117-0019	2017-03-04 16:15:00	118
0117-0019	2017-03-04 16:30:00	27
0117-0019	2017-03-04 16:45:00	0
0117-0019	2017-03-04 17:00:00	35
0117-0019	2017-03-04 17:15:00	66
0117-0019	2017-03-04 17:30:00	22
0117-0019	2017-03-04 17:45:00	53
0117-0019	2017-03-04 18:00:00	0
0117-0019	2017-03-04 18:15:00	197
0117-0019	2017-03-04 18:30:00	713
0117-0019	2017-03-04 18:45:00	1229
0117-0019	2017-03-04 19:00:00	1105
0117-0019	2017-03-04 19:15:00	690
0117-0019	2017-03-04 19:30:00	406
0117-0019	2017-03-04 19:45:00	12
0117-0019	2017-03-04 20:00:00	17
0117-0019	2017-03-04 20:15:00	8
0117-0019	2017-03-04 20:30:00	39
0117-0019	2017-03-04 20:45:00	0
0117-0019	2017-03-04 21:00:00	17
0117-0019	2017-03-04 21:15:00	40
0117-0019	2017-03-04 21:30:00	17
0117-0019	2017-03-04 21:45:00	0
0117-0019	2017-03-04 22:00:00	8
0117-0019	2017-03-04 22:15:00	35
0117-0019	2017-03-04 22:30:00	0
0117-0019	2017-03-04 22:45:00	0
0117-0019	2017-03-04 23:00:00	6
0117-0019	2017-03-04 23:15:00	6
0117-0019	2017-03-04 23:30:00	0
0117-0019	2017-03-04 23:45:00	44
0117-0019	2017-03-05 00:00:00	0
0117-0019	2017-03-05 00:15:00	0
0117-0019	2017-03-05 00:30:00	0
0117-0019	2017-03-05 00:45:00	0
0117-0019	2017-03-05 01:00:00	0
0117-0019	2017-03-05 01:15:00	0
0117-0019	2017-03-05 01:30:00	0
0117-0019	2017-03-05 01:45:00	0
0117-0019	2017-03-05 02:00:00	0
0117-0019	2017-03-05 02:15:00	0
0117-0019	2017-03-05 02:30:00	0
0117-0019	2017-03-05 02:45:00	0
0117-0019	2017-03-05 03:00:00	9
0117-0019	2017-03-05 03:15:00	0
0117-0019	2017-03-05 03:30:00	0
0117-0019	2017-03-05 03:45:00	0
0117-0019	2017-03-05 04:00:00	0
0117-0019	2017-03-05 04:15:00	0
0117-0019	2017-03-05 04:30:00	0
0117-0019	2017-03-05 04:45:00	0
0117-0019	2017-03-05 05:00:00	7
0117-0019	2017-03-05 05:15:00	0
0117-0019	2017-03-05 05:30:00	0
0117-0019	2017-03-05 05:45:00	23
0117-0019	2017-03-05 06:00:00	30
0117-0019	2017-03-05 06:15:00	0
0117-0019	2017-03-05 06:30:00	0
0117-0019	2017-03-05 06:45:00	0
0117-0019	2017-03-05 07:00:00	8
0117-0019	2017-03-05 07:15:00	0
0117-0019	2017-03-05 07:30:00	0
0117-0019	2017-03-05 07:45:00	0
0117-0019	2017-03-05 08:00:00	36
0117-0019	2017-03-05 08:15:00	28
0117-0019	2017-03-05 08:30:00	64
0117-0019	2017-03-05 08:45:00	12
0117-0019	2017-03-05 09:00:00	0
0117-0019	2017-03-05 09:15:00	0
0117-0019	2017-03-05 09:30:00	0
0117-0019	2017-03-05 09:45:00	0
0117-0019	2017-03-05 10:00:00	0
0117-0019	2017-03-05 10:15:00	0
0117-0019	2017-03-05 10:30:00	18
0117-0019	2017-03-05 10:45:00	36
0117-0019	2017-03-05 11:00:00	0
0117-0019	2017-03-05 11:15:00	0
0117-0019	2017-03-05 11:30:00	19
0117-0019	2017-03-05 11:45:00	57
0117-0019	2017-03-05 12:00:00	1048
0117-0019	2017-03-05 12:15:00	1196
0117-0019	2017-03-05 12:30:00	125
0117-0019	2017-03-05 12:45:00	1029
0117-0019	2017-03-05 13:00:00	393
0117-0019	2017-03-05 13:15:00	328
0117-0019	2017-03-05 13:30:00	829
0117-0019	2017-03-05 13:45:00	187
0117-0019	2017-03-05 14:00:00	6
0117-0019	2017-03-05 14:15:00	0
0117-0019	2017-03-05 14:30:00	0
0117-0019	2017-03-05 14:45:00	0
0117-0019	2017-03-05 15:00:00	72
0117-0019	2017-03-05 15:15:00	38
0117-0019	2017-03-05 15:30:00	80
0117-0019	2017-03-05 15:45:00	0
0117-0019	2017-03-05 16:00:00	0
0117-0019	2017-03-05 16:15:00	0
0117-0019	2017-03-05 16:30:00	0
0117-0019	2017-03-05 16:45:00	40
0117-0019	2017-03-05 17:00:00	10
0117-0019	2017-03-05 17:15:00	78
0117-0019	2017-03-05 17:30:00	54
0117-0019	2017-03-05 17:45:00	35
0117-0019	2017-03-05 18:00:00	0
0117-0019	2017-03-05 18:15:00	155
0117-0019	2017-03-05 18:30:00	362
0117-0019	2017-03-05 18:45:00	70
0117-0019	2017-03-05 19:00:00	0
0117-0019	2017-03-05 19:15:00	47
0117-0019	2017-03-05 19:30:00	19
0117-0019	2017-03-05 19:45:00	50
0117-0019	2017-03-05 20:00:00	0
0117-0019	2017-03-05 20:15:00	0
0117-0019	2017-03-05 20:30:00	37
0117-0019	2017-03-05 20:45:00	10
0117-0019	2017-03-05 21:00:00	43
0117-0019	2017-03-05 21:15:00	9
0117-0019	2017-03-05 21:30:00	0
0117-0019	2017-03-05 21:45:00	33
0117-0019	2017-03-05 22:00:00	29
0117-0019	2017-03-05 22:15:00	86
0117-0019	2017-03-05 22:30:00	6
0117-0019	2017-03-05 22:45:00	0
0117-0019	2017-03-05 23:00:00	0
0117-0019	2017-03-05 23:15:00	77
0117-0019	2017-03-05 23:30:00	5
0117-0019	2017-03-05 23:45:00	77
0117-0019	2017-03-06 00:00:00	15
0117-0019	2017-03-06 00:15:00	0
0117-0019	2017-03-06 00:30:00	25
0117-0019	2017-03-06 00:45:00	28
0117-0019	2017-03-06 01:00:00	0
0117-0019	2017-03-06 01:15:00	0
0117-0019	2017-03-06 01:30:00	0
0117-0019	2017-03-06 01:45:00	0
0117-0019	2017-03-06 02:00:00	0
0117-0019	2017-03-06 02:15:00	0
0117-0019	2017-03-06 02:30:00	0
0117-0019	2017-03-06 02:45:00	0
0117-0019	2017-03-06 03:00:00	0
0117-0019	2017-03-06 03:15:00	0
0117-0019	2017-03-06 03:30:00	0
0117-0019	2017-03-06 03:45:00	0
0117-0019	2017-03-06 04:00:00	0
0117-0019	2017-03-06 04:15:00	0
0117-0019	2017-03-06 04:30:00	0
0117-0019	2017-03-06 04:45:00	16
0117-0019	2017-03-06 05:00:00	0
0117-0019	2017-03-06 05:15:00	0
0117-0019	2017-03-06 05:30:00	0
0117-0019	2017-03-06 05:45:00	0
0117-0019	2017-03-06 06:00:00	0
0117-0019	2017-03-06 06:15:00	0
0117-0019	2017-03-06 06:30:00	0
0117-0019	2017-03-06 06:45:00	10
0117-0019	2017-03-06 07:00:00	29
0117-0019	2017-03-06 07:15:00	0
0117-0019	2017-03-06 07:30:00	0
0117-0019	2017-03-06 07:45:00	0
0117-0019	2017-03-06 08:00:00	0
0117-0019	2017-03-06 08:15:00	0
0117-0019	2017-03-06 08:30:00	0
0117-0019	2017-03-06 08:45:00	0
0117-0019	2017-03-06 09:00:00	47
0117-0019	2017-03-06 09:15:00	45
0117-0019	2017-03-06 09:30:00	0
0117-0019	2017-03-06 09:45:00	8
0117-0019	2017-03-06 10:00:00	0
0117-0019	2017-03-06 10:15:00	0
0117-0019	2017-03-06 10:30:00	0
0117-0019	2017-03-06 10:45:00	0
0117-0019	2017-03-06 11:00:00	0
0117-0019	2017-03-06 11:15:00	0
0117-0019	2017-03-06 11:30:00	6
0117-0019	2017-03-06 11:45:00	212
0117-0019	2017-03-06 12:00:00	719
0117-0019	2017-03-06 12:15:00	147
0117-0019	2017-03-06 12:30:00	944
0117-0019	2017-03-06 12:45:00	73
0117-0019	2017-03-06 13:00:00	0
0117-0019	2017-03-06 13:15:00	0
0117-0019	2017-03-06 13:30:00	0
0117-0019	2017-03-06 13:45:00	0
0117-0019	2017-03-06 14:00:00	0
0117-0019	2017-03-06 14:15:00	0
0117-0019	2017-03-06 14:30:00	0
0117-0019	2017-03-06 14:45:00	0
0117-0019	2017-03-06 15:00:00	0
0117-0019	2017-03-06 15:15:00	0
0117-0019	2017-03-06 15:30:00	0
0117-0019	2017-03-06 15:45:00	0
0117-0019	2017-03-06 16:00:00	0
0117-0019	2017-03-06 16:15:00	0
0117-0019	2017-03-06 16:30:00	0
0117-0019	2017-03-06 16:45:00	0
0117-0019	2017-03-06 17:00:00	0
0117-0019	2017-03-06 17:15:00	0
0117-0019	2017-03-06 17:30:00	0
0117-0019	2017-03-06 17:45:00	0
0117-0019	2017-03-06 18:00:00	0
0117-0019	2017-03-06 18:15:00	0
0117-0019	2017-03-06 18:30:00	0
0117-0019	2017-03-06 18:45:00	0
0117-0019	2017-03-06 19:00:00	0
0117-0019	2017-03-06 19:15:00	0
0117-0019	2017-03-06 19:30:00	0
0117-0019	2017-03-06 19:45:00	0
0117-0019	2017-03-06 20:00:00	0
0117-0019	2017-03-06 20:15:00	0
0117-0019	2017-03-06 20:30:00	0
0117-0019	2017-03-06 20:45:00	0
0117-0019	2017-03-06 21:00:00	0
0117-0019	2017-03-06 21:15:00	0
0117-0019	2017-03-06 21:30:00	0
0117-0019	2017-03-06 21:45:00	0
0117-0019	2017-03-06 22:00:00	0
0117-0019	2017-03-06 22:15:00	0
0117-0019	2017-03-06 22:30:00	0
0117-0019	2017-03-06 22:45:00	0
0117-0019	2017-03-06 23:00:00	0
0117-0019	2017-03-06 23:15:00	0
0117-0019	2017-03-06 23:30:00	0
0117-0019	2017-03-06 23:45:00	0
