## Supplementary Data 2 for "Digital phenotyping by consumer wearables identifies sleep-associated markers of cardiovascular disease risk and biological aging": ActivityTable_0117-0020-NHC.tsv

0117-0020	2017-05-05 00:00:00	0
0117-0020	2017-05-05 00:15:00	0
0117-0020	2017-05-05 00:30:00	0
0117-0020	2017-05-05 00:45:00	0
0117-0020	2017-05-05 01:00:00	0
0117-0020	2017-05-05 01:15:00	0
0117-0020	2017-05-05 01:30:00	0
0117-0020	2017-05-05 01:45:00	0
0117-0020	2017-05-05 02:00:00	0
0117-0020	2017-05-05 02:15:00	0
0117-0020	2017-05-05 02:30:00	0
0117-0020	2017-05-05 02:45:00	0
0117-0020	2017-05-05 03:00:00	0
0117-0020	2017-05-05 03:15:00	0
0117-0020	2017-05-05 03:30:00	0
0117-0020	2017-05-05 03:45:00	0
0117-0020	2017-05-05 04:00:00	0
0117-0020	2017-05-05 04:15:00	0
0117-0020	2017-05-05 04:30:00	0
0117-0020	2017-05-05 04:45:00	0
0117-0020	2017-05-05 05:00:00	0
0117-0020	2017-05-05 05:15:00	0
0117-0020	2017-05-05 05:30:00	0
0117-0020	2017-05-05 05:45:00	0
0117-0020	2017-05-05 06:00:00	0
0117-0020	2017-05-05 06:15:00	0
0117-0020	2017-05-05 06:30:00	0
0117-0020	2017-05-05 06:45:00	0
0117-0020	2017-05-05 07:00:00	0
0117-0020	2017-05-05 07:15:00	0
0117-0020	2017-05-05 07:30:00	0
0117-0020	2017-05-05 07:45:00	0
0117-0020	2017-05-05 08:00:00	0
0117-0020	2017-05-05 08:15:00	0
0117-0020	2017-05-05 08:30:00	0
0117-0020	2017-05-05 08:45:00	0
0117-0020	2017-05-05 09:00:00	0
0117-0020	2017-05-05 09:15:00	0
0117-0020	2017-05-05 09:30:00	0
0117-0020	2017-05-05 09:45:00	0
0117-0020	2017-05-05 10:00:00	0
0117-0020	2017-05-05 10:15:00	0
0117-0020	2017-05-05 10:30:00	0
0117-0020	2017-05-05 10:45:00	0
0117-0020	2017-05-05 11:00:00	0
0117-0020	2017-05-05 11:15:00	0
0117-0020	2017-05-05 11:30:00	0
0117-0020	2017-05-05 11:45:00	0
0117-0020	2017-05-05 12:00:00	96
0117-0020	2017-05-05 12:15:00	94
0117-0020	2017-05-05 12:30:00	958
0117-0020	2017-05-05 12:45:00	395
0117-0020	2017-05-05 13:00:00	163
0117-0020	2017-05-05 13:15:00	645
0117-0020	2017-05-05 13:30:00	74
0117-0020	2017-05-05 13:45:00	126
0117-0020	2017-05-05 14:00:00	50
0117-0020	2017-05-05 14:15:00	58
0117-0020	2017-05-05 14:30:00	32
0117-0020	2017-05-05 14:45:00	323
0117-0020	2017-05-05 15:00:00	4
0117-0020	2017-05-05 15:15:00	27
0117-0020	2017-05-05 15:30:00	35
0117-0020	2017-05-05 15:45:00	75
0117-0020	2017-05-05 16:00:00	48
0117-0020	2017-05-05 16:15:00	73
0117-0020	2017-05-05 16:30:00	0
0117-0020	2017-05-05 16:45:00	19
0117-0020	2017-05-05 17:00:00	0
0117-0020	2017-05-05 17:15:00	0
0117-0020	2017-05-05 17:30:00	0
0117-0020	2017-05-05 17:45:00	0
0117-0020	2017-05-05 18:00:00	0
0117-0020	2017-05-05 18:15:00	0
0117-0020	2017-05-05 18:30:00	90
0117-0020	2017-05-05 18:45:00	127
0117-0020	2017-05-05 19:00:00	195
0117-0020	2017-05-05 19:15:00	649
0117-0020	2017-05-05 19:30:00	77
0117-0020	2017-05-05 19:45:00	65
0117-0020	2017-05-05 20:00:00	116
0117-0020	2017-05-05 20:15:00	108
0117-0020	2017-05-05 20:30:00	390
0117-0020	2017-05-05 20:45:00	0
0117-0020	2017-05-05 21:00:00	0
0117-0020	2017-05-05 21:15:00	0
0117-0020	2017-05-05 21:30:00	0
0117-0020	2017-05-05 21:45:00	101
0117-0020	2017-05-05 22:00:00	358
0117-0020	2017-05-05 22:15:00	85
0117-0020	2017-05-05 22:30:00	0
0117-0020	2017-05-05 22:45:00	0
0117-0020	2017-05-05 23:00:00	0
0117-0020	2017-05-05 23:15:00	0
0117-0020	2017-05-05 23:30:00	0
0117-0020	2017-05-05 23:45:00	10
0117-0020	2017-05-06 00:00:00	14
0117-0020	2017-05-06 00:15:00	0
0117-0020	2017-05-06 00:30:00	0
0117-0020	2017-05-06 00:45:00	0
0117-0020	2017-05-06 01:00:00	0
0117-0020	2017-05-06 01:15:00	0
0117-0020	2017-05-06 01:30:00	0
0117-0020	2017-05-06 01:45:00	0
0117-0020	2017-05-06 02:00:00	0
0117-0020	2017-05-06 02:15:00	0
0117-0020	2017-05-06 02:30:00	0
0117-0020	2017-05-06 02:45:00	0
0117-0020	2017-05-06 03:00:00	0
0117-0020	2017-05-06 03:15:00	0
0117-0020	2017-05-06 03:30:00	0
0117-0020	2017-05-06 03:45:00	0
0117-0020	2017-05-06 04:00:00	0
0117-0020	2017-05-06 04:15:00	0
0117-0020	2017-05-06 04:30:00	0
0117-0020	2017-05-06 04:45:00	0
0117-0020	2017-05-06 05:00:00	0
0117-0020	2017-05-06 05:15:00	0
0117-0020	2017-05-06 05:30:00	0
0117-0020	2017-05-06 05:45:00	0
0117-0020	2017-05-06 06:00:00	0
0117-0020	2017-05-06 06:15:00	0
0117-0020	2017-05-06 06:30:00	0
0117-0020	2017-05-06 06:45:00	0
0117-0020	2017-05-06 07:00:00	0
0117-0020	2017-05-06 07:15:00	0
0117-0020	2017-05-06 07:30:00	0
0117-0020	2017-05-06 07:45:00	0
0117-0020	2017-05-06 08:00:00	33
0117-0020	2017-05-06 08:15:00	243
0117-0020	2017-05-06 08:30:00	186
0117-0020	2017-05-06 08:45:00	133
0117-0020	2017-05-06 09:00:00	140
0117-0020	2017-05-06 09:15:00	864
0117-0020	2017-05-06 09:30:00	21
0117-0020	2017-05-06 09:45:00	10
0117-0020	2017-05-06 10:00:00	170
0117-0020	2017-05-06 10:15:00	539
0117-0020	2017-05-06 10:30:00	55
0117-0020	2017-05-06 10:45:00	50
0117-0020	2017-05-06 11:00:00	302
0117-0020	2017-05-06 11:15:00	151
0117-0020	2017-05-06 11:30:00	105
0117-0020	2017-05-06 11:45:00	30
0117-0020	2017-05-06 12:00:00	6
0117-0020	2017-05-06 12:15:00	0
0117-0020	2017-05-06 12:30:00	88
0117-0020	2017-05-06 12:45:00	55
0117-0020	2017-05-06 13:00:00	116
0117-0020	2017-05-06 13:15:00	124
0117-0020	2017-05-06 13:30:00	28
0117-0020	2017-05-06 13:45:00	49
0117-0020	2017-05-06 14:00:00	21
0117-0020	2017-05-06 14:15:00	6
0117-0020	2017-05-06 14:30:00	70
0117-0020	2017-05-06 14:45:00	10
0117-0020	2017-05-06 15:00:00	0
0117-0020	2017-05-06 15:15:00	0
0117-0020	2017-05-06 15:30:00	13
0117-0020	2017-05-06 15:45:00	29
0117-0020	2017-05-06 16:00:00	26
0117-0020	2017-05-06 16:15:00	0
0117-0020	2017-05-06 16:30:00	15
0117-0020	2017-05-06 16:45:00	50
0117-0020	2017-05-06 17:00:00	0
0117-0020	2017-05-06 17:15:00	7
0117-0020	2017-05-06 17:30:00	0
0117-0020	2017-05-06 17:45:00	14
0117-0020	2017-05-06 18:00:00	7
0117-0020	2017-05-06 18:15:00	7
0117-0020	2017-05-06 18:30:00	8
0117-0020	2017-05-06 18:45:00	0
0117-0020	2017-05-06 19:00:00	47
0117-0020	2017-05-06 19:15:00	536
0117-0020	2017-05-06 19:30:00	0
0117-0020	2017-05-06 19:45:00	5
0117-0020	2017-05-06 20:00:00	4
0117-0020	2017-05-06 20:15:00	52
0117-0020	2017-05-06 20:30:00	121
0117-0020	2017-05-06 20:45:00	185
0117-0020	2017-05-06 21:00:00	70
0117-0020	2017-05-06 21:15:00	60
0117-0020	2017-05-06 21:30:00	26
0117-0020	2017-05-06 21:45:00	229
0117-0020	2017-05-06 22:00:00	124
0117-0020	2017-05-06 22:15:00	102
0117-0020	2017-05-06 22:30:00	0
0117-0020	2017-05-06 22:45:00	23
0117-0020	2017-05-06 23:00:00	31
0117-0020	2017-05-06 23:15:00	51
0117-0020	2017-05-06 23:30:00	0
0117-0020	2017-05-06 23:45:00	23
0117-0020	2017-05-07 00:00:00	22
0117-0020	2017-05-07 00:15:00	0
0117-0020	2017-05-07 00:30:00	26
0117-0020	2017-05-07 00:45:00	8
0117-0020	2017-05-07 01:00:00	8
0117-0020	2017-05-07 01:15:00	35
0117-0020	2017-05-07 01:30:00	0
0117-0020	2017-05-07 01:45:00	0
0117-0020	2017-05-07 02:00:00	0
0117-0020	2017-05-07 02:15:00	0
0117-0020	2017-05-07 02:30:00	0
0117-0020	2017-05-07 02:45:00	0
0117-0020	2017-05-07 03:00:00	0
0117-0020	2017-05-07 03:15:00	0
0117-0020	2017-05-07 03:30:00	0
0117-0020	2017-05-07 03:45:00	0
0117-0020	2017-05-07 04:00:00	0
0117-0020	2017-05-07 04:15:00	0
0117-0020	2017-05-07 04:30:00	0
0117-0020	2017-05-07 04:45:00	7
0117-0020	2017-05-07 05:00:00	0
0117-0020	2017-05-07 05:15:00	0
0117-0020	2017-05-07 05:30:00	0
0117-0020	2017-05-07 05:45:00	0
0117-0020	2017-05-07 06:00:00	0
0117-0020	2017-05-07 06:15:00	0
0117-0020	2017-05-07 06:30:00	0
0117-0020	2017-05-07 06:45:00	0
0117-0020	2017-05-07 07:00:00	0
0117-0020	2017-05-07 07:15:00	0
0117-0020	2017-05-07 07:30:00	0
0117-0020	2017-05-07 07:45:00	38
0117-0020	2017-05-07 08:00:00	55
0117-0020	2017-05-07 08:15:00	81
0117-0020	2017-05-07 08:30:00	14
0117-0020	2017-05-07 08:45:00	0
0117-0020	2017-05-07 09:00:00	544
0117-0020	2017-05-07 09:15:00	399
0117-0020	2017-05-07 09:30:00	0
0117-0020	2017-05-07 09:45:00	0
0117-0020	2017-05-07 10:00:00	0
0117-0020	2017-05-07 10:15:00	0
0117-0020	2017-05-07 10:30:00	49
0117-0020	2017-05-07 10:45:00	506
0117-0020	2017-05-07 11:00:00	0
0117-0020	2017-05-07 11:15:00	75
0117-0020	2017-05-07 11:30:00	153
0117-0020	2017-05-07 11:45:00	66
0117-0020	2017-05-07 12:00:00	18
0117-0020	2017-05-07 12:15:00	99
0117-0020	2017-05-07 12:30:00	30
0117-0020	2017-05-07 12:45:00	49
0117-0020	2017-05-07 13:00:00	0
0117-0020	2017-05-07 13:15:00	13
0117-0020	2017-05-07 13:30:00	0
0117-0020	2017-05-07 13:45:00	41
0117-0020	2017-05-07 14:00:00	56
0117-0020	2017-05-07 14:15:00	152
0117-0020	2017-05-07 14:30:00	48
0117-0020	2017-05-07 14:45:00	59
0117-0020	2017-05-07 15:00:00	139
0117-0020	2017-05-07 15:15:00	11
0117-0020	2017-05-07 15:30:00	6
0117-0020	2017-05-07 15:45:00	55
0117-0020	2017-05-07 16:00:00	45
0117-0020	2017-05-07 16:15:00	23
0117-0020	2017-05-07 16:30:00	54
0117-0020	2017-05-07 16:45:00	24
0117-0020	2017-05-07 17:00:00	68
0117-0020	2017-05-07 17:15:00	8
0117-0020	2017-05-07 17:30:00	13
0117-0020	2017-05-07 17:45:00	0
0117-0020	2017-05-07 18:00:00	93
0117-0020	2017-05-07 18:15:00	35
0117-0020	2017-05-07 18:30:00	134
0117-0020	2017-05-07 18:45:00	332
0117-0020	2017-05-07 19:00:00	212
0117-0020	2017-05-07 19:15:00	106
0117-0020	2017-05-07 19:30:00	0
0117-0020	2017-05-07 19:45:00	16
0117-0020	2017-05-07 20:00:00	0
0117-0020	2017-05-07 20:15:00	0
0117-0020	2017-05-07 20:30:00	0
0117-0020	2017-05-07 20:45:00	0
0117-0020	2017-05-07 21:00:00	69
0117-0020	2017-05-07 21:15:00	36
0117-0020	2017-05-07 21:30:00	0
0117-0020	2017-05-07 21:45:00	0
0117-0020	2017-05-07 22:00:00	0
0117-0020	2017-05-07 22:15:00	0
0117-0020	2017-05-07 22:30:00	80
0117-0020	2017-05-07 22:45:00	10
0117-0020	2017-05-07 23:00:00	0
0117-0020	2017-05-07 23:15:00	0
0117-0020	2017-05-07 23:30:00	34
0117-0020	2017-05-07 23:45:00	0
0117-0020	2017-05-08 00:00:00	0
0117-0020	2017-05-08 00:15:00	0
0117-0020	2017-05-08 00:30:00	0
0117-0020	2017-05-08 00:45:00	10
0117-0020	2017-05-08 01:00:00	15
0117-0020	2017-05-08 01:15:00	0
0117-0020	2017-05-08 01:30:00	0
0117-0020	2017-05-08 01:45:00	0
0117-0020	2017-05-08 02:00:00	0
0117-0020	2017-05-08 02:15:00	0
0117-0020	2017-05-08 02:30:00	0
0117-0020	2017-05-08 02:45:00	0
0117-0020	2017-05-08 03:00:00	0
0117-0020	2017-05-08 03:15:00	0
0117-0020	2017-05-08 03:30:00	0
0117-0020	2017-05-08 03:45:00	0
0117-0020	2017-05-08 04:00:00	0
0117-0020	2017-05-08 04:15:00	0
0117-0020	2017-05-08 04:30:00	0
0117-0020	2017-05-08 04:45:00	0
0117-0020	2017-05-08 05:00:00	0
0117-0020	2017-05-08 05:15:00	0
0117-0020	2017-05-08 05:30:00	0
0117-0020	2017-05-08 05:45:00	0
0117-0020	2017-05-08 06:00:00	0
0117-0020	2017-05-08 06:15:00	0
0117-0020	2017-05-08 06:30:00	8
0117-0020	2017-05-08 06:45:00	20
0117-0020	2017-05-08 07:00:00	150
0117-0020	2017-05-08 07:15:00	9
0117-0020	2017-05-08 07:30:00	63
0117-0020	2017-05-08 07:45:00	0
0117-0020	2017-05-08 08:00:00	0
0117-0020	2017-05-08 08:15:00	9
0117-0020	2017-05-08 08:30:00	0
0117-0020	2017-05-08 08:45:00	0
0117-0020	2017-05-08 09:00:00	18
0117-0020	2017-05-08 09:15:00	311
0117-0020	2017-05-08 09:30:00	1342
0117-0020	2017-05-08 09:45:00	1234
0117-0020	2017-05-08 10:00:00	218
0117-0020	2017-05-08 10:15:00	28
0117-0020	2017-05-08 10:30:00	17
0117-0020	2017-05-08 10:45:00	122
0117-0020	2017-05-08 11:00:00	0
0117-0020	2017-05-08 11:15:00	0
0117-0020	2017-05-08 11:30:00	0
0117-0020	2017-05-08 11:45:00	0
0117-0020	2017-05-08 12:00:00	0
0117-0020	2017-05-08 12:15:00	0
0117-0020	2017-05-08 12:30:00	35
0117-0020	2017-05-08 12:45:00	55
0117-0020	2017-05-08 13:00:00	0
0117-0020	2017-05-08 13:15:00	11
0117-0020	2017-05-08 13:30:00	85
0117-0020	2017-05-08 13:45:00	0
0117-0020	2017-05-08 14:00:00	89
0117-0020	2017-05-08 14:15:00	44
0117-0020	2017-05-08 14:30:00	27
0117-0020	2017-05-08 14:45:00	7
0117-0020	2017-05-08 15:00:00	27
0117-0020	2017-05-08 15:15:00	61
0117-0020	2017-05-08 15:30:00	0
0117-0020	2017-05-08 15:45:00	0
0117-0020	2017-05-08 16:00:00	0
0117-0020	2017-05-08 16:15:00	0
0117-0020	2017-05-08 16:30:00	93
0117-0020	2017-05-08 16:45:00	21
0117-0020	2017-05-08 17:00:00	0
0117-0020	2017-05-08 17:15:00	0
0117-0020	2017-05-08 17:30:00	0
0117-0020	2017-05-08 17:45:00	0
0117-0020	2017-05-08 18:00:00	0
0117-0020	2017-05-08 18:15:00	0
0117-0020	2017-05-08 18:30:00	0
0117-0020	2017-05-08 18:45:00	0
0117-0020	2017-05-08 19:00:00	5
0117-0020	2017-05-08 19:15:00	0
0117-0020	2017-05-08 19:30:00	0
0117-0020	2017-05-08 19:45:00	7
0117-0020	2017-05-08 20:00:00	0
0117-0020	2017-05-08 20:15:00	36
0117-0020	2017-05-08 20:30:00	0
0117-0020	2017-05-08 20:45:00	0
0117-0020	2017-05-08 21:00:00	0
0117-0020	2017-05-08 21:15:00	0
0117-0020	2017-05-08 21:30:00	0
0117-0020	2017-05-08 21:45:00	0
0117-0020	2017-05-08 22:00:00	0
0117-0020	2017-05-08 22:15:00	9
0117-0020	2017-05-08 22:30:00	0
0117-0020	2017-05-08 22:45:00	107
0117-0020	2017-05-08 23:00:00	56
0117-0020	2017-05-08 23:15:00	0
0117-0020	2017-05-08 23:30:00	11
0117-0020	2017-05-08 23:45:00	9
0117-0020	2017-05-09 00:00:00	0
0117-0020	2017-05-09 00:15:00	0
0117-0020	2017-05-09 00:30:00	0
0117-0020	2017-05-09 00:45:00	0
0117-0020	2017-05-09 01:00:00	0
0117-0020	2017-05-09 01:15:00	0
0117-0020	2017-05-09 01:30:00	0
0117-0020	2017-05-09 01:45:00	0
0117-0020	2017-05-09 02:00:00	0
0117-0020	2017-05-09 02:15:00	0
0117-0020	2017-05-09 02:30:00	0
0117-0020	2017-05-09 02:45:00	0
0117-0020	2017-05-09 03:00:00	0
0117-0020	2017-05-09 03:15:00	0
0117-0020	2017-05-09 03:30:00	0
0117-0020	2017-05-09 03:45:00	0
0117-0020	2017-05-09 04:00:00	0
0117-0020	2017-05-09 04:15:00	0
0117-0020	2017-05-09 04:30:00	0
0117-0020	2017-05-09 04:45:00	0
0117-0020	2017-05-09 05:00:00	0
0117-0020	2017-05-09 05:15:00	0
0117-0020	2017-05-09 05:30:00	0
0117-0020	2017-05-09 05:45:00	0
0117-0020	2017-05-09 06:00:00	0
0117-0020	2017-05-09 06:15:00	0
0117-0020	2017-05-09 06:30:00	29
0117-0020	2017-05-09 06:45:00	47
0117-0020	2017-05-09 07:00:00	75
0117-0020	2017-05-09 07:15:00	0
0117-0020	2017-05-09 07:30:00	0
0117-0020	2017-05-09 07:45:00	51
0117-0020	2017-05-09 08:00:00	0
0117-0020	2017-05-09 08:15:00	0
0117-0020	2017-05-09 08:30:00	0
0117-0020	2017-05-09 08:45:00	9
0117-0020	2017-05-09 09:00:00	0
0117-0020	2017-05-09 09:15:00	0
0117-0020	2017-05-09 09:30:00	0
0117-0020	2017-05-09 09:45:00	0
0117-0020	2017-05-09 10:00:00	166
0117-0020	2017-05-09 10:15:00	118
0117-0020	2017-05-09 10:30:00	0
0117-0020	2017-05-09 10:45:00	600
0117-0020	2017-05-09 11:00:00	10
0117-0020	2017-05-09 11:15:00	22
0117-0020	2017-05-09 11:30:00	0
0117-0020	2017-05-09 11:45:00	7
0117-0020	2017-05-09 12:00:00	0
0117-0020	2017-05-09 12:15:00	0
0117-0020	2017-05-09 12:30:00	0
0117-0020	2017-05-09 12:45:00	10
0117-0020	2017-05-09 13:00:00	56
0117-0020	2017-05-09 13:15:00	83
0117-0020	2017-05-09 13:30:00	31
0117-0020	2017-05-09 13:45:00	0
0117-0020	2017-05-09 14:00:00	0
0117-0020	2017-05-09 14:15:00	78
0117-0020	2017-05-09 14:30:00	63
0117-0020	2017-05-09 14:45:00	255
0117-0020	2017-05-09 15:00:00	16
0117-0020	2017-05-09 15:15:00	0
0117-0020	2017-05-09 15:30:00	17
0117-0020	2017-05-09 15:45:00	133
0117-0020	2017-05-09 16:00:00	154
0117-0020	2017-05-09 16:15:00	25
0117-0020	2017-05-09 16:30:00	55
0117-0020	2017-05-09 16:45:00	30
0117-0020	2017-05-09 17:00:00	9
0117-0020	2017-05-09 17:15:00	119
0117-0020	2017-05-09 17:30:00	0
0117-0020	2017-05-09 17:45:00	0
0117-0020	2017-05-09 18:00:00	42
0117-0020	2017-05-09 18:15:00	11
0117-0020	2017-05-09 18:30:00	0
0117-0020	2017-05-09 18:45:00	126
0117-0020	2017-05-09 19:00:00	0
0117-0020	2017-05-09 19:15:00	66
0117-0020	2017-05-09 19:30:00	0
0117-0020	2017-05-09 19:45:00	71
0117-0020	2017-05-09 20:00:00	19
0117-0020	2017-05-09 20:15:00	107
0117-0020	2017-05-09 20:30:00	93
0117-0020	2017-05-09 20:45:00	0
0117-0020	2017-05-09 21:00:00	12
0117-0020	2017-05-09 21:15:00	12
0117-0020	2017-05-09 21:30:00	0
0117-0020	2017-05-09 21:45:00	20
0117-0020	2017-05-09 22:00:00	244
0117-0020	2017-05-09 22:15:00	0
0117-0020	2017-05-09 22:30:00	26
0117-0020	2017-05-09 22:45:00	58
0117-0020	2017-05-09 23:00:00	28
0117-0020	2017-05-09 23:15:00	0
0117-0020	2017-05-09 23:30:00	0
0117-0020	2017-05-09 23:45:00	0
0117-0020	2017-05-10 00:00:00	0
0117-0020	2017-05-10 00:15:00	30
0117-0020	2017-05-10 00:30:00	0
0117-0020	2017-05-10 00:45:00	0
0117-0020	2017-05-10 01:00:00	0
0117-0020	2017-05-10 01:15:00	0
0117-0020	2017-05-10 01:30:00	0
0117-0020	2017-05-10 01:45:00	0
0117-0020	2017-05-10 02:00:00	0
0117-0020	2017-05-10 02:15:00	0
0117-0020	2017-05-10 02:30:00	0
0117-0020	2017-05-10 02:45:00	0
0117-0020	2017-05-10 03:00:00	0
0117-0020	2017-05-10 03:15:00	0
0117-0020	2017-05-10 03:30:00	0
0117-0020	2017-05-10 03:45:00	0
0117-0020	2017-05-10 04:00:00	0
0117-0020	2017-05-10 04:15:00	0
0117-0020	2017-05-10 04:30:00	0
0117-0020	2017-05-10 04:45:00	0
0117-0020	2017-05-10 05:00:00	0
0117-0020	2017-05-10 05:15:00	0
0117-0020	2017-05-10 05:30:00	0
0117-0020	2017-05-10 05:45:00	0
0117-0020	2017-05-10 06:00:00	0
0117-0020	2017-05-10 06:15:00	0
0117-0020	2017-05-10 06:30:00	15
0117-0020	2017-05-10 06:45:00	0
0117-0020	2017-05-10 07:00:00	0
0117-0020	2017-05-10 07:15:00	0
0117-0020	2017-05-10 07:30:00	0
0117-0020	2017-05-10 07:45:00	0
0117-0020	2017-05-10 08:00:00	32
0117-0020	2017-05-10 08:15:00	70
0117-0020	2017-05-10 08:30:00	24
0117-0020	2017-05-10 08:45:00	0
0117-0020	2017-05-10 09:00:00	0
0117-0020	2017-05-10 09:15:00	14
0117-0020	2017-05-10 09:30:00	0
0117-0020	2017-05-10 09:45:00	297
0117-0020	2017-05-10 10:00:00	25
0117-0020	2017-05-10 10:15:00	7
0117-0020	2017-05-10 10:30:00	6
0117-0020	2017-05-10 10:45:00	73
0117-0020	2017-05-10 11:00:00	75
0117-0020	2017-05-10 11:15:00	96
0117-0020	2017-05-10 11:30:00	25
0117-0020	2017-05-10 11:45:00	65
0117-0020	2017-05-10 12:00:00	10
0117-0020	2017-05-10 12:15:00	4
0117-0020	2017-05-10 12:30:00	12
0117-0020	2017-05-10 12:45:00	0
0117-0020	2017-05-10 13:00:00	4
0117-0020	2017-05-10 13:15:00	36
0117-0020	2017-05-10 13:30:00	0
0117-0020	2017-05-10 13:45:00	159
0117-0020	2017-05-10 14:00:00	19
0117-0020	2017-05-10 14:15:00	34
0117-0020	2017-05-10 14:30:00	27
0117-0020	2017-05-10 14:45:00	23
0117-0020	2017-05-10 15:00:00	33
0117-0020	2017-05-10 15:15:00	59
0117-0020	2017-05-10 15:30:00	31
0117-0020	2017-05-10 15:45:00	15
0117-0020	2017-05-10 16:00:00	0
0117-0020	2017-05-10 16:15:00	0
0117-0020	2017-05-10 16:30:00	0
0117-0020	2017-05-10 16:45:00	19
0117-0020	2017-05-10 17:00:00	25
0117-0020	2017-05-10 17:15:00	33
0117-0020	2017-05-10 17:30:00	43
0117-0020	2017-05-10 17:45:00	4
0117-0020	2017-05-10 18:00:00	50
0117-0020	2017-05-10 18:15:00	140
0117-0020	2017-05-10 18:30:00	409
0117-0020	2017-05-10 18:45:00	10
0117-0020	2017-05-10 19:00:00	0
0117-0020	2017-05-10 19:15:00	50
0117-0020	2017-05-10 19:30:00	162
0117-0020	2017-05-10 19:45:00	95
0117-0020	2017-05-10 20:00:00	0
0117-0020	2017-05-10 20:15:00	37
0117-0020	2017-05-10 20:30:00	75
0117-0020	2017-05-10 20:45:00	0
0117-0020	2017-05-10 21:00:00	68
0117-0020	2017-05-10 21:15:00	9
0117-0020	2017-05-10 21:30:00	0
0117-0020	2017-05-10 21:45:00	0
0117-0020	2017-05-10 22:00:00	0
0117-0020	2017-05-10 22:15:00	0
0117-0020	2017-05-10 22:30:00	0
0117-0020	2017-05-10 22:45:00	0
0117-0020	2017-05-10 23:00:00	0
0117-0020	2017-05-10 23:15:00	0
0117-0020	2017-05-10 23:30:00	0
0117-0020	2017-05-10 23:45:00	0
