## Supplementary Data 2 for "Digital phenotyping by consumer wearables identifies sleep-associated markers of cardiovascular disease risk and biological aging": ActivityTable_0117-0021-NHC.tsv

0117-0021	2017-06-08 00:00:00	0
0117-0021	2017-06-08 00:15:00	0
0117-0021	2017-06-08 00:30:00	0
0117-0021	2017-06-08 00:45:00	0
0117-0021	2017-06-08 01:00:00	0
0117-0021	2017-06-08 01:15:00	0
0117-0021	2017-06-08 01:30:00	0
0117-0021	2017-06-08 01:45:00	0
0117-0021	2017-06-08 02:00:00	0
0117-0021	2017-06-08 02:15:00	0
0117-0021	2017-06-08 02:30:00	0
0117-0021	2017-06-08 02:45:00	0
0117-0021	2017-06-08 03:00:00	0
0117-0021	2017-06-08 03:15:00	0
0117-0021	2017-06-08 03:30:00	0
0117-0021	2017-06-08 03:45:00	0
0117-0021	2017-06-08 04:00:00	0
0117-0021	2017-06-08 04:15:00	0
0117-0021	2017-06-08 04:30:00	0
0117-0021	2017-06-08 04:45:00	0
0117-0021	2017-06-08 05:00:00	0
0117-0021	2017-06-08 05:15:00	0
0117-0021	2017-06-08 05:30:00	0
0117-0021	2017-06-08 05:45:00	0
0117-0021	2017-06-08 06:00:00	0
0117-0021	2017-06-08 06:15:00	0
0117-0021	2017-06-08 06:30:00	0
0117-0021	2017-06-08 06:45:00	0
0117-0021	2017-06-08 07:00:00	0
0117-0021	2017-06-08 07:15:00	0
0117-0021	2017-06-08 07:30:00	0
0117-0021	2017-06-08 07:45:00	0
0117-0021	2017-06-08 08:00:00	0
0117-0021	2017-06-08 08:15:00	0
0117-0021	2017-06-08 08:30:00	0
0117-0021	2017-06-08 08:45:00	0
0117-0021	2017-06-08 09:00:00	0
0117-0021	2017-06-08 09:15:00	0
0117-0021	2017-06-08 09:30:00	0
0117-0021	2017-06-08 09:45:00	81
0117-0021	2017-06-08 10:00:00	0
0117-0021	2017-06-08 10:15:00	0
0117-0021	2017-06-08 10:30:00	75
0117-0021	2017-06-08 10:45:00	0
0117-0021	2017-06-08 11:00:00	29
0117-0021	2017-06-08 11:15:00	0
0117-0021	2017-06-08 11:30:00	0
0117-0021	2017-06-08 11:45:00	0
0117-0021	2017-06-08 12:00:00	203
0117-0021	2017-06-08 12:15:00	8
0117-0021	2017-06-08 12:30:00	288
0117-0021	2017-06-08 12:45:00	361
0117-0021	2017-06-08 13:00:00	181
0117-0021	2017-06-08 13:15:00	131
0117-0021	2017-06-08 13:30:00	0
0117-0021	2017-06-08 13:45:00	73
0117-0021	2017-06-08 14:00:00	56
0117-0021	2017-06-08 14:15:00	0
0117-0021	2017-06-08 14:30:00	0
0117-0021	2017-06-08 14:45:00	0
0117-0021	2017-06-08 15:00:00	42
0117-0021	2017-06-08 15:15:00	0
0117-0021	2017-06-08 15:30:00	98
0117-0021	2017-06-08 15:45:00	167
0117-0021	2017-06-08 16:00:00	18
0117-0021	2017-06-08 16:15:00	0
0117-0021	2017-06-08 16:30:00	0
0117-0021	2017-06-08 16:45:00	12
0117-0021	2017-06-08 17:00:00	216
0117-0021	2017-06-08 17:15:00	32
0117-0021	2017-06-08 17:30:00	28
0117-0021	2017-06-08 17:45:00	68
0117-0021	2017-06-08 18:00:00	52
0117-0021	2017-06-08 18:15:00	63
0117-0021	2017-06-08 18:30:00	7
0117-0021	2017-06-08 18:45:00	488
0117-0021	2017-06-08 19:00:00	181
0117-0021	2017-06-08 19:15:00	154
0117-0021	2017-06-08 19:30:00	105
0117-0021	2017-06-08 19:45:00	100
0117-0021	2017-06-08 20:00:00	0
0117-0021	2017-06-08 20:15:00	81
0117-0021	2017-06-08 20:30:00	66
0117-0021	2017-06-08 20:45:00	0
0117-0021	2017-06-08 21:00:00	58
0117-0021	2017-06-08 21:15:00	0
0117-0021	2017-06-08 21:30:00	18
0117-0021	2017-06-08 21:45:00	0
0117-0021	2017-06-08 22:00:00	34
0117-0021	2017-06-08 22:15:00	39
0117-0021	2017-06-08 22:30:00	113
0117-0021	2017-06-08 22:45:00	32
0117-0021	2017-06-08 23:00:00	151
0117-0021	2017-06-08 23:15:00	23
0117-0021	2017-06-08 23:30:00	0
0117-0021	2017-06-08 23:45:00	7
0117-0021	2017-06-09 00:00:00	0
0117-0021	2017-06-09 00:15:00	0
0117-0021	2017-06-09 00:30:00	0
0117-0021	2017-06-09 00:45:00	0
0117-0021	2017-06-09 01:00:00	5
0117-0021	2017-06-09 01:15:00	0
0117-0021	2017-06-09 01:30:00	0
0117-0021	2017-06-09 01:45:00	0
0117-0021	2017-06-09 02:00:00	0
0117-0021	2017-06-09 02:15:00	0
0117-0021	2017-06-09 02:30:00	0
0117-0021	2017-06-09 02:45:00	0
0117-0021	2017-06-09 03:00:00	0
0117-0021	2017-06-09 03:15:00	0
0117-0021	2017-06-09 03:30:00	0
0117-0021	2017-06-09 03:45:00	0
0117-0021	2017-06-09 04:00:00	0
0117-0021	2017-06-09 04:15:00	0
0117-0021	2017-06-09 04:30:00	0
0117-0021	2017-06-09 04:45:00	0
0117-0021	2017-06-09 05:00:00	0
0117-0021	2017-06-09 05:15:00	0
0117-0021	2017-06-09 05:30:00	0
0117-0021	2017-06-09 05:45:00	0
0117-0021	2017-06-09 06:00:00	0
0117-0021	2017-06-09 06:15:00	7
0117-0021	2017-06-09 06:30:00	0
0117-0021	2017-06-09 06:45:00	0
0117-0021	2017-06-09 07:00:00	85
0117-0021	2017-06-09 07:15:00	0
0117-0021	2017-06-09 07:30:00	0
0117-0021	2017-06-09 07:45:00	45
0117-0021	2017-06-09 08:00:00	74
0117-0021	2017-06-09 08:15:00	200
0117-0021	2017-06-09 08:30:00	7
0117-0021	2017-06-09 08:45:00	46
0117-0021	2017-06-09 09:00:00	17
0117-0021	2017-06-09 09:15:00	54
0117-0021	2017-06-09 09:30:00	97
0117-0021	2017-06-09 09:45:00	81
0117-0021	2017-06-09 10:00:00	0
0117-0021	2017-06-09 10:15:00	144
0117-0021	2017-06-09 10:30:00	39
0117-0021	2017-06-09 10:45:00	0
0117-0021	2017-06-09 11:00:00	381
0117-0021	2017-06-09 11:15:00	187
0117-0021	2017-06-09 11:30:00	659
0117-0021	2017-06-09 11:45:00	29
0117-0021	2017-06-09 12:00:00	171
0117-0021	2017-06-09 12:15:00	195
0117-0021	2017-06-09 12:30:00	283
0117-0021	2017-06-09 12:45:00	0
0117-0021	2017-06-09 13:00:00	0
0117-0021	2017-06-09 13:15:00	402
0117-0021	2017-06-09 13:30:00	1028
0117-0021	2017-06-09 13:45:00	557
0117-0021	2017-06-09 14:00:00	921
0117-0021	2017-06-09 14:15:00	46
0117-0021	2017-06-09 14:30:00	4
0117-0021	2017-06-09 14:45:00	0
0117-0021	2017-06-09 15:00:00	123
0117-0021	2017-06-09 15:15:00	120
0117-0021	2017-06-09 15:30:00	77
0117-0021	2017-06-09 15:45:00	14
0117-0021	2017-06-09 16:00:00	17
0117-0021	2017-06-09 16:15:00	102
0117-0021	2017-06-09 16:30:00	6
0117-0021	2017-06-09 16:45:00	149
0117-0021	2017-06-09 17:00:00	0
0117-0021	2017-06-09 17:15:00	178
0117-0021	2017-06-09 17:30:00	611
0117-0021	2017-06-09 17:45:00	175
0117-0021	2017-06-09 18:00:00	322
0117-0021	2017-06-09 18:15:00	109
0117-0021	2017-06-09 18:30:00	945
0117-0021	2017-06-09 18:45:00	468
0117-0021	2017-06-09 19:00:00	139
0117-0021	2017-06-09 19:15:00	1000
0117-0021	2017-06-09 19:30:00	191
0117-0021	2017-06-09 19:45:00	124
0117-0021	2017-06-09 20:00:00	71
0117-0021	2017-06-09 20:15:00	266
0117-0021	2017-06-09 20:30:00	0
0117-0021	2017-06-09 20:45:00	36
0117-0021	2017-06-09 21:00:00	72
0117-0021	2017-06-09 21:15:00	520
0117-0021	2017-06-09 21:30:00	38
0117-0021	2017-06-09 21:45:00	0
0117-0021	2017-06-09 22:00:00	66
0117-0021	2017-06-09 22:15:00	6
0117-0021	2017-06-09 22:30:00	34
0117-0021	2017-06-09 22:45:00	30
0117-0021	2017-06-09 23:00:00	69
0117-0021	2017-06-09 23:15:00	49
0117-0021	2017-06-09 23:30:00	0
0117-0021	2017-06-09 23:45:00	0
0117-0021	2017-06-10 00:00:00	0
0117-0021	2017-06-10 00:15:00	0
0117-0021	2017-06-10 00:30:00	0
0117-0021	2017-06-10 00:45:00	0
0117-0021	2017-06-10 01:00:00	0
0117-0021	2017-06-10 01:15:00	0
0117-0021	2017-06-10 01:30:00	0
0117-0021	2017-06-10 01:45:00	0
0117-0021	2017-06-10 02:00:00	4
0117-0021	2017-06-10 02:15:00	0
0117-0021	2017-06-10 02:30:00	0
0117-0021	2017-06-10 02:45:00	0
0117-0021	2017-06-10 03:00:00	0
0117-0021	2017-06-10 03:15:00	0
0117-0021	2017-06-10 03:30:00	0
0117-0021	2017-06-10 03:45:00	0
0117-0021	2017-06-10 04:00:00	0
0117-0021	2017-06-10 04:15:00	0
0117-0021	2017-06-10 04:30:00	0
0117-0021	2017-06-10 04:45:00	0
0117-0021	2017-06-10 05:00:00	0
0117-0021	2017-06-10 05:15:00	0
0117-0021	2017-06-10 05:30:00	0
0117-0021	2017-06-10 05:45:00	0
0117-0021	2017-06-10 06:00:00	0
0117-0021	2017-06-10 06:15:00	0
0117-0021	2017-06-10 06:30:00	0
0117-0021	2017-06-10 06:45:00	0
0117-0021	2017-06-10 07:00:00	0
0117-0021	2017-06-10 07:15:00	0
0117-0021	2017-06-10 07:30:00	0
0117-0021	2017-06-10 07:45:00	104
0117-0021	2017-06-10 08:00:00	127
0117-0021	2017-06-10 08:15:00	25
0117-0021	2017-06-10 08:30:00	568
0117-0021	2017-06-10 08:45:00	1195
0117-0021	2017-06-10 09:00:00	408
0117-0021	2017-06-10 09:15:00	304
0117-0021	2017-06-10 09:30:00	535
0117-0021	2017-06-10 09:45:00	85
0117-0021	2017-06-10 10:00:00	54
0117-0021	2017-06-10 10:15:00	87
0117-0021	2017-06-10 10:30:00	70
0117-0021	2017-06-10 10:45:00	65
0117-0021	2017-06-10 11:00:00	12
0117-0021	2017-06-10 11:15:00	125
0117-0021	2017-06-10 11:30:00	97
0117-0021	2017-06-10 11:45:00	0
0117-0021	2017-06-10 12:00:00	0
0117-0021	2017-06-10 12:15:00	138
0117-0021	2017-06-10 12:30:00	157
0117-0021	2017-06-10 12:45:00	13
0117-0021	2017-06-10 13:00:00	102
0117-0021	2017-06-10 13:15:00	20
0117-0021	2017-06-10 13:30:00	115
0117-0021	2017-06-10 13:45:00	417
0117-0021	2017-06-10 14:00:00	358
0117-0021	2017-06-10 14:15:00	538
0117-0021	2017-06-10 14:30:00	378
0117-0021	2017-06-10 14:45:00	370
0117-0021	2017-06-10 15:00:00	660
0117-0021	2017-06-10 15:15:00	470
0117-0021	2017-06-10 15:30:00	36
0117-0021	2017-06-10 15:45:00	24
0117-0021	2017-06-10 16:00:00	409
0117-0021	2017-06-10 16:15:00	10
0117-0021	2017-06-10 16:30:00	0
0117-0021	2017-06-10 16:45:00	0
0117-0021	2017-06-10 17:00:00	0
0117-0021	2017-06-10 17:15:00	9
0117-0021	2017-06-10 17:30:00	0
0117-0021	2017-06-10 17:45:00	0
0117-0021	2017-06-10 18:00:00	62
0117-0021	2017-06-10 18:15:00	548
0117-0021	2017-06-10 18:30:00	78
0117-0021	2017-06-10 18:45:00	29
0117-0021	2017-06-10 19:00:00	48
0117-0021	2017-06-10 19:15:00	711
0117-0021	2017-06-10 19:30:00	30
0117-0021	2017-06-10 19:45:00	12
0117-0021	2017-06-10 20:00:00	918
0117-0021	2017-06-10 20:15:00	98
0117-0021	2017-06-10 20:30:00	0
0117-0021	2017-06-10 20:45:00	23
0117-0021	2017-06-10 21:00:00	22
0117-0021	2017-06-10 21:15:00	16
0117-0021	2017-06-10 21:30:00	0
0117-0021	2017-06-10 21:45:00	83
0117-0021	2017-06-10 22:00:00	71
0117-0021	2017-06-10 22:15:00	15
0117-0021	2017-06-10 22:30:00	225
0117-0021	2017-06-10 22:45:00	25
0117-0021	2017-06-10 23:00:00	67
0117-0021	2017-06-10 23:15:00	36
0117-0021	2017-06-10 23:30:00	23
0117-0021	2017-06-10 23:45:00	0
0117-0021	2017-06-11 00:00:00	0
0117-0021	2017-06-11 00:15:00	0
0117-0021	2017-06-11 00:30:00	0
0117-0021	2017-06-11 00:45:00	0
0117-0021	2017-06-11 01:00:00	0
0117-0021	2017-06-11 01:15:00	0
0117-0021	2017-06-11 01:30:00	0
0117-0021	2017-06-11 01:45:00	0
0117-0021	2017-06-11 02:00:00	7
0117-0021	2017-06-11 02:15:00	0
0117-0021	2017-06-11 02:30:00	0
0117-0021	2017-06-11 02:45:00	0
0117-0021	2017-06-11 03:00:00	0
0117-0021	2017-06-11 03:15:00	0
0117-0021	2017-06-11 03:30:00	0
0117-0021	2017-06-11 03:45:00	0
0117-0021	2017-06-11 04:00:00	0
0117-0021	2017-06-11 04:15:00	0
0117-0021	2017-06-11 04:30:00	0
0117-0021	2017-06-11 04:45:00	0
0117-0021	2017-06-11 05:00:00	0
0117-0021	2017-06-11 05:15:00	0
0117-0021	2017-06-11 05:30:00	0
0117-0021	2017-06-11 05:45:00	0
0117-0021	2017-06-11 06:00:00	0
0117-0021	2017-06-11 06:15:00	0
0117-0021	2017-06-11 06:30:00	0
0117-0021	2017-06-11 06:45:00	0
0117-0021	2017-06-11 07:00:00	0
0117-0021	2017-06-11 07:15:00	0
0117-0021	2017-06-11 07:30:00	0
0117-0021	2017-06-11 07:45:00	0
0117-0021	2017-06-11 08:00:00	0
0117-0021	2017-06-11 08:15:00	56
0117-0021	2017-06-11 08:30:00	84
0117-0021	2017-06-11 08:45:00	84
0117-0021	2017-06-11 09:00:00	26
0117-0021	2017-06-11 09:15:00	46
0117-0021	2017-06-11 09:30:00	239
0117-0021	2017-06-11 09:45:00	380
0117-0021	2017-06-11 10:00:00	898
0117-0021	2017-06-11 10:15:00	504
0117-0021	2017-06-11 10:30:00	0
0117-0021	2017-06-11 10:45:00	341
0117-0021	2017-06-11 11:00:00	209
0117-0021	2017-06-11 11:15:00	563
0117-0021	2017-06-11 11:30:00	236
0117-0021	2017-06-11 11:45:00	22
0117-0021	2017-06-11 12:00:00	73
0117-0021	2017-06-11 12:15:00	333
0117-0021	2017-06-11 12:30:00	689
0117-0021	2017-06-11 12:45:00	493
0117-0021	2017-06-11 13:00:00	270
0117-0021	2017-06-11 13:15:00	549
0117-0021	2017-06-11 13:30:00	167
0117-0021	2017-06-11 13:45:00	38
0117-0021	2017-06-11 14:00:00	0
0117-0021	2017-06-11 14:15:00	71
0117-0021	2017-06-11 14:30:00	36
0117-0021	2017-06-11 14:45:00	46
0117-0021	2017-06-11 15:00:00	9
0117-0021	2017-06-11 15:15:00	0
0117-0021	2017-06-11 15:30:00	0
0117-0021	2017-06-11 15:45:00	0
0117-0021	2017-06-11 16:00:00	0
0117-0021	2017-06-11 16:15:00	0
0117-0021	2017-06-11 16:30:00	113
0117-0021	2017-06-11 16:45:00	23
0117-0021	2017-06-11 17:00:00	154
0117-0021	2017-06-11 17:15:00	61
0117-0021	2017-06-11 17:30:00	183
0117-0021	2017-06-11 17:45:00	423
0117-0021	2017-06-11 18:00:00	620
0117-0021	2017-06-11 18:15:00	339
0117-0021	2017-06-11 18:30:00	94
0117-0021	2017-06-11 18:45:00	112
0117-0021	2017-06-11 19:00:00	144
0117-0021	2017-06-11 19:15:00	174
0117-0021	2017-06-11 19:30:00	131
0117-0021	2017-06-11 19:45:00	40
0117-0021	2017-06-11 20:00:00	98
0117-0021	2017-06-11 20:15:00	4
0117-0021	2017-06-11 20:30:00	84
0117-0021	2017-06-11 20:45:00	9
0117-0021	2017-06-11 21:00:00	11
0117-0021	2017-06-11 21:15:00	0
0117-0021	2017-06-11 21:30:00	0
0117-0021	2017-06-11 21:45:00	108
0117-0021	2017-06-11 22:00:00	138
0117-0021	2017-06-11 22:15:00	60
0117-0021	2017-06-11 22:30:00	65
0117-0021	2017-06-11 22:45:00	0
0117-0021	2017-06-11 23:00:00	64
0117-0021	2017-06-11 23:15:00	127
0117-0021	2017-06-11 23:30:00	0
0117-0021	2017-06-11 23:45:00	9
0117-0021	2017-06-12 00:00:00	0
0117-0021	2017-06-12 00:15:00	0
0117-0021	2017-06-12 00:30:00	0
0117-0021	2017-06-12 00:45:00	0
0117-0021	2017-06-12 01:00:00	0
0117-0021	2017-06-12 01:15:00	0
0117-0021	2017-06-12 01:30:00	0
0117-0021	2017-06-12 01:45:00	0
0117-0021	2017-06-12 02:00:00	0
0117-0021	2017-06-12 02:15:00	0
0117-0021	2017-06-12 02:30:00	0
0117-0021	2017-06-12 02:45:00	0
0117-0021	2017-06-12 03:00:00	0
0117-0021	2017-06-12 03:15:00	0
0117-0021	2017-06-12 03:30:00	0
0117-0021	2017-06-12 03:45:00	0
0117-0021	2017-06-12 04:00:00	0
0117-0021	2017-06-12 04:15:00	12
0117-0021	2017-06-12 04:30:00	5
0117-0021	2017-06-12 04:45:00	0
0117-0021	2017-06-12 05:00:00	0
0117-0021	2017-06-12 05:15:00	0
0117-0021	2017-06-12 05:30:00	6
0117-0021	2017-06-12 05:45:00	0
0117-0021	2017-06-12 06:00:00	0
0117-0021	2017-06-12 06:15:00	0
0117-0021	2017-06-12 06:30:00	0
0117-0021	2017-06-12 06:45:00	0
0117-0021	2017-06-12 07:00:00	0
0117-0021	2017-06-12 07:15:00	23
0117-0021	2017-06-12 07:30:00	61
0117-0021	2017-06-12 07:45:00	177
0117-0021	2017-06-12 08:00:00	175
0117-0021	2017-06-12 08:15:00	63
0117-0021	2017-06-12 08:30:00	46
0117-0021	2017-06-12 08:45:00	24
0117-0021	2017-06-12 09:00:00	0
0117-0021	2017-06-12 09:15:00	0
0117-0021	2017-06-12 09:30:00	516
0117-0021	2017-06-12 09:45:00	93
0117-0021	2017-06-12 10:00:00	402
0117-0021	2017-06-12 10:15:00	298
0117-0021	2017-06-12 10:30:00	60
0117-0021	2017-06-12 10:45:00	0
0117-0021	2017-06-12 11:00:00	113
0117-0021	2017-06-12 11:15:00	0
0117-0021	2017-06-12 11:30:00	0
0117-0021	2017-06-12 11:45:00	0
0117-0021	2017-06-12 12:00:00	0
0117-0021	2017-06-12 12:15:00	80
0117-0021	2017-06-12 12:30:00	0
0117-0021	2017-06-12 12:45:00	130
0117-0021	2017-06-12 13:00:00	55
0117-0021	2017-06-12 13:15:00	319
0117-0021	2017-06-12 13:30:00	46
0117-0021	2017-06-12 13:45:00	89
0117-0021	2017-06-12 14:00:00	73
0117-0021	2017-06-12 14:15:00	0
0117-0021	2017-06-12 14:30:00	0
0117-0021	2017-06-12 14:45:00	8
0117-0021	2017-06-12 15:00:00	39
0117-0021	2017-06-12 15:15:00	0
0117-0021	2017-06-12 15:30:00	156
0117-0021	2017-06-12 15:45:00	0
0117-0021	2017-06-12 16:00:00	296
0117-0021	2017-06-12 16:15:00	379
0117-0021	2017-06-12 16:30:00	148
0117-0021	2017-06-12 16:45:00	69
0117-0021	2017-06-12 17:00:00	0
0117-0021	2017-06-12 17:15:00	216
0117-0021	2017-06-12 17:30:00	642
0117-0021	2017-06-12 17:45:00	538
0117-0021	2017-06-12 18:00:00	574
0117-0021	2017-06-12 18:15:00	10
0117-0021	2017-06-12 18:30:00	0
0117-0021	2017-06-12 18:45:00	0
0117-0021	2017-06-12 19:00:00	0
0117-0021	2017-06-12 19:15:00	0
0117-0021	2017-06-12 19:30:00	119
0117-0021	2017-06-12 19:45:00	391
0117-0021	2017-06-12 20:00:00	376
0117-0021	2017-06-12 20:15:00	253
0117-0021	2017-06-12 20:30:00	25
0117-0021	2017-06-12 20:45:00	151
0117-0021	2017-06-12 21:00:00	0
0117-0021	2017-06-12 21:15:00	0
0117-0021	2017-06-12 21:30:00	6
0117-0021	2017-06-12 21:45:00	74
0117-0021	2017-06-12 22:00:00	46
0117-0021	2017-06-12 22:15:00	122
0117-0021	2017-06-12 22:30:00	0
0117-0021	2017-06-12 22:45:00	82
0117-0021	2017-06-12 23:00:00	170
0117-0021	2017-06-12 23:15:00	10
0117-0021	2017-06-12 23:30:00	0
0117-0021	2017-06-12 23:45:00	0
0117-0021	2017-06-13 00:00:00	0
0117-0021	2017-06-13 00:15:00	0
0117-0021	2017-06-13 00:30:00	13
0117-0021	2017-06-13 00:45:00	0
0117-0021	2017-06-13 01:00:00	0
0117-0021	2017-06-13 01:15:00	0
0117-0021	2017-06-13 01:30:00	0
0117-0021	2017-06-13 01:45:00	0
0117-0021	2017-06-13 02:00:00	0
0117-0021	2017-06-13 02:15:00	0
0117-0021	2017-06-13 02:30:00	0
0117-0021	2017-06-13 02:45:00	0
0117-0021	2017-06-13 03:00:00	13
0117-0021	2017-06-13 03:15:00	0
0117-0021	2017-06-13 03:30:00	0
0117-0021	2017-06-13 03:45:00	0
0117-0021	2017-06-13 04:00:00	0
0117-0021	2017-06-13 04:15:00	0
0117-0021	2017-06-13 04:30:00	0
0117-0021	2017-06-13 04:45:00	7
0117-0021	2017-06-13 05:00:00	17
0117-0021	2017-06-13 05:15:00	0
0117-0021	2017-06-13 05:30:00	0
0117-0021	2017-06-13 05:45:00	0
0117-0021	2017-06-13 06:00:00	0
0117-0021	2017-06-13 06:15:00	0
0117-0021	2017-06-13 06:30:00	0
0117-0021	2017-06-13 06:45:00	0
0117-0021	2017-06-13 07:00:00	0
0117-0021	2017-06-13 07:15:00	34
0117-0021	2017-06-13 07:30:00	73
0117-0021	2017-06-13 07:45:00	80
0117-0021	2017-06-13 08:00:00	122
0117-0021	2017-06-13 08:15:00	69
0117-0021	2017-06-13 08:30:00	7
0117-0021	2017-06-13 08:45:00	27
0117-0021	2017-06-13 09:00:00	0
0117-0021	2017-06-13 09:15:00	472
0117-0021	2017-06-13 09:30:00	32
0117-0021	2017-06-13 09:45:00	525
0117-0021	2017-06-13 10:00:00	231
0117-0021	2017-06-13 10:15:00	81
0117-0021	2017-06-13 10:30:00	0
0117-0021	2017-06-13 10:45:00	0
0117-0021	2017-06-13 11:00:00	0
0117-0021	2017-06-13 11:15:00	342
0117-0021	2017-06-13 11:30:00	51
0117-0021	2017-06-13 11:45:00	8
0117-0021	2017-06-13 12:00:00	18
0117-0021	2017-06-13 12:15:00	9
0117-0021	2017-06-13 12:30:00	20
0117-0021	2017-06-13 12:45:00	364
0117-0021	2017-06-13 13:00:00	8
0117-0021	2017-06-13 13:15:00	11
0117-0021	2017-06-13 13:30:00	226
0117-0021	2017-06-13 13:45:00	234
0117-0021	2017-06-13 14:00:00	53
0117-0021	2017-06-13 14:15:00	113
0117-0021	2017-06-13 14:30:00	151
0117-0021	2017-06-13 14:45:00	124
0117-0021	2017-06-13 15:00:00	18
0117-0021	2017-06-13 15:15:00	26
0117-0021	2017-06-13 15:30:00	53
0117-0021	2017-06-13 15:45:00	119
0117-0021	2017-06-13 16:00:00	0
0117-0021	2017-06-13 16:15:00	17
0117-0021	2017-06-13 16:30:00	42
0117-0021	2017-06-13 16:45:00	212
0117-0021	2017-06-13 17:00:00	72
0117-0021	2017-06-13 17:15:00	250
0117-0021	2017-06-13 17:30:00	691
0117-0021	2017-06-13 17:45:00	532
0117-0021	2017-06-13 18:00:00	54
0117-0021	2017-06-13 18:15:00	25
0117-0021	2017-06-13 18:30:00	0
0117-0021	2017-06-13 18:45:00	0
0117-0021	2017-06-13 19:00:00	560
0117-0021	2017-06-13 19:15:00	454
0117-0021	2017-06-13 19:30:00	42
0117-0021	2017-06-13 19:45:00	138
0117-0021	2017-06-13 20:00:00	0
0117-0021	2017-06-13 20:15:00	122
0117-0021	2017-06-13 20:30:00	44
0117-0021	2017-06-13 20:45:00	9
0117-0021	2017-06-13 21:00:00	0
0117-0021	2017-06-13 21:15:00	0
0117-0021	2017-06-13 21:30:00	7
0117-0021	2017-06-13 21:45:00	0
0117-0021	2017-06-13 22:00:00	32
0117-0021	2017-06-13 22:15:00	144
0117-0021	2017-06-13 22:30:00	46
0117-0021	2017-06-13 22:45:00	36
0117-0021	2017-06-13 23:00:00	135
0117-0021	2017-06-13 23:15:00	86
0117-0021	2017-06-13 23:30:00	0
0117-0021	2017-06-13 23:45:00	0
