## Supplementary Data 2 for "Digital phenotyping by consumer wearables identifies sleep-associated markers of cardiovascular disease risk and biological aging": ActivityTable_0117-0022-NHC.tsv

0117-0022	2017-02-27 00:00:00	0
0117-0022	2017-02-27 00:15:00	0
0117-0022	2017-02-27 00:30:00	0
0117-0022	2017-02-27 00:45:00	0
0117-0022	2017-02-27 01:00:00	0
0117-0022	2017-02-27 01:15:00	0
0117-0022	2017-02-27 01:30:00	0
0117-0022	2017-02-27 01:45:00	0
0117-0022	2017-02-27 02:00:00	0
0117-0022	2017-02-27 02:15:00	0
0117-0022	2017-02-27 02:30:00	0
0117-0022	2017-02-27 02:45:00	0
0117-0022	2017-02-27 03:00:00	0
0117-0022	2017-02-27 03:15:00	0
0117-0022	2017-02-27 03:30:00	0
0117-0022	2017-02-27 03:45:00	0
0117-0022	2017-02-27 04:00:00	0
0117-0022	2017-02-27 04:15:00	0
0117-0022	2017-02-27 04:30:00	0
0117-0022	2017-02-27 04:45:00	0
0117-0022	2017-02-27 05:00:00	0
0117-0022	2017-02-27 05:15:00	0
0117-0022	2017-02-27 05:30:00	0
0117-0022	2017-02-27 05:45:00	0
0117-0022	2017-02-27 06:00:00	0
0117-0022	2017-02-27 06:15:00	0
0117-0022	2017-02-27 06:30:00	0
0117-0022	2017-02-27 06:45:00	0
0117-0022	2017-02-27 07:00:00	0
0117-0022	2017-02-27 07:15:00	0
0117-0022	2017-02-27 07:30:00	0
0117-0022	2017-02-27 07:45:00	0
0117-0022	2017-02-27 08:00:00	0
0117-0022	2017-02-27 08:15:00	0
0117-0022	2017-02-27 08:30:00	0
0117-0022	2017-02-27 08:45:00	0
0117-0022	2017-02-27 09:00:00	0
0117-0022	2017-02-27 09:15:00	0
0117-0022	2017-02-27 09:30:00	0
0117-0022	2017-02-27 09:45:00	0
0117-0022	2017-02-27 10:00:00	0
0117-0022	2017-02-27 10:15:00	0
0117-0022	2017-02-27 10:30:00	0
0117-0022	2017-02-27 10:45:00	0
0117-0022	2017-02-27 11:00:00	42
0117-0022	2017-02-27 11:15:00	0
0117-0022	2017-02-27 11:30:00	0
0117-0022	2017-02-27 11:45:00	0
0117-0022	2017-02-27 12:00:00	0
0117-0022	2017-02-27 12:15:00	0
0117-0022	2017-02-27 12:30:00	0
0117-0022	2017-02-27 12:45:00	0
0117-0022	2017-02-27 13:00:00	0
0117-0022	2017-02-27 13:15:00	0
0117-0022	2017-02-27 13:30:00	0
0117-0022	2017-02-27 13:45:00	0
0117-0022	2017-02-27 14:00:00	0
0117-0022	2017-02-27 14:15:00	0
0117-0022	2017-02-27 14:30:00	0
0117-0022	2017-02-27 14:45:00	0
0117-0022	2017-02-27 15:00:00	0
0117-0022	2017-02-27 15:15:00	0
0117-0022	2017-02-27 15:30:00	0
0117-0022	2017-02-27 15:45:00	0
0117-0022	2017-02-27 16:00:00	0
0117-0022	2017-02-27 16:15:00	0
0117-0022	2017-02-27 16:30:00	0
0117-0022	2017-02-27 16:45:00	0
0117-0022	2017-02-27 17:00:00	0
0117-0022	2017-02-27 17:15:00	0
0117-0022	2017-02-27 17:30:00	0
0117-0022	2017-02-27 17:45:00	0
0117-0022	2017-02-27 18:00:00	0
0117-0022	2017-02-27 18:15:00	0
0117-0022	2017-02-27 18:30:00	0
0117-0022	2017-02-27 18:45:00	0
0117-0022	2017-02-27 19:00:00	0
0117-0022	2017-02-27 19:15:00	0
0117-0022	2017-02-27 19:30:00	0
0117-0022	2017-02-27 19:45:00	0
0117-0022	2017-02-27 20:00:00	0
0117-0022	2017-02-27 20:15:00	0
0117-0022	2017-02-27 20:30:00	0
0117-0022	2017-02-27 20:45:00	0
0117-0022	2017-02-27 21:00:00	0
0117-0022	2017-02-27 21:15:00	0
0117-0022	2017-02-27 21:30:00	0
0117-0022	2017-02-27 21:45:00	0
0117-0022	2017-02-27 22:00:00	0
0117-0022	2017-02-27 22:15:00	0
0117-0022	2017-02-27 22:30:00	0
0117-0022	2017-02-27 22:45:00	0
0117-0022	2017-02-27 23:00:00	0
0117-0022	2017-02-27 23:15:00	0
0117-0022	2017-02-27 23:30:00	0
0117-0022	2017-02-27 23:45:00	0
0117-0022	2017-02-28 00:00:00	0
0117-0022	2017-02-28 00:15:00	0
0117-0022	2017-02-28 00:30:00	0
0117-0022	2017-02-28 00:45:00	0
0117-0022	2017-02-28 01:00:00	0
0117-0022	2017-02-28 01:15:00	0
0117-0022	2017-02-28 01:30:00	0
0117-0022	2017-02-28 01:45:00	0
0117-0022	2017-02-28 02:00:00	0
0117-0022	2017-02-28 02:15:00	26
0117-0022	2017-02-28 02:30:00	34
0117-0022	2017-02-28 02:45:00	0
0117-0022	2017-02-28 03:00:00	0
0117-0022	2017-02-28 03:15:00	0
0117-0022	2017-02-28 03:30:00	0
0117-0022	2017-02-28 03:45:00	0
0117-0022	2017-02-28 04:00:00	0
0117-0022	2017-02-28 04:15:00	0
0117-0022	2017-02-28 04:30:00	0
0117-0022	2017-02-28 04:45:00	0
0117-0022	2017-02-28 05:00:00	0
0117-0022	2017-02-28 05:15:00	0
0117-0022	2017-02-28 05:30:00	0
0117-0022	2017-02-28 05:45:00	0
0117-0022	2017-02-28 06:00:00	0
0117-0022	2017-02-28 06:15:00	0
0117-0022	2017-02-28 06:30:00	0
0117-0022	2017-02-28 06:45:00	0
0117-0022	2017-02-28 07:00:00	0
0117-0022	2017-02-28 07:15:00	0
0117-0022	2017-02-28 07:30:00	0
0117-0022	2017-02-28 07:45:00	0
0117-0022	2017-02-28 08:00:00	78
0117-0022	2017-02-28 08:15:00	0
0117-0022	2017-02-28 08:30:00	84
0117-0022	2017-02-28 08:45:00	17
0117-0022	2017-02-28 09:00:00	98
0117-0022	2017-02-28 09:15:00	239
0117-0022	2017-02-28 09:30:00	15
0117-0022	2017-02-28 09:45:00	39
0117-0022	2017-02-28 10:00:00	50
0117-0022	2017-02-28 10:15:00	221
0117-0022	2017-02-28 10:30:00	215
0117-0022	2017-02-28 10:45:00	5
0117-0022	2017-02-28 11:00:00	45
0117-0022	2017-02-28 11:15:00	10
0117-0022	2017-02-28 11:30:00	63
0117-0022	2017-02-28 11:45:00	191
0117-0022	2017-02-28 12:00:00	99
0117-0022	2017-02-28 12:15:00	81
0117-0022	2017-02-28 12:30:00	475
0117-0022	2017-02-28 12:45:00	333
0117-0022	2017-02-28 13:00:00	81
0117-0022	2017-02-28 13:15:00	743
0117-0022	2017-02-28 13:30:00	354
0117-0022	2017-02-28 13:45:00	0
0117-0022	2017-02-28 14:00:00	49
0117-0022	2017-02-28 14:15:00	154
0117-0022	2017-02-28 14:30:00	232
0117-0022	2017-02-28 14:45:00	832
0117-0022	2017-02-28 15:00:00	28
0117-0022	2017-02-28 15:15:00	0
0117-0022	2017-02-28 15:30:00	416
0117-0022	2017-02-28 15:45:00	577
0117-0022	2017-02-28 16:00:00	98
0117-0022	2017-02-28 16:15:00	133
0117-0022	2017-02-28 16:30:00	9
0117-0022	2017-02-28 16:45:00	0
0117-0022	2017-02-28 17:00:00	0
0117-0022	2017-02-28 17:15:00	107
0117-0022	2017-02-28 17:30:00	226
0117-0022	2017-02-28 17:45:00	0
0117-0022	2017-02-28 18:00:00	117
0117-0022	2017-02-28 18:15:00	85
0117-0022	2017-02-28 18:30:00	0
0117-0022	2017-02-28 18:45:00	0
0117-0022	2017-02-28 19:00:00	0
0117-0022	2017-02-28 19:15:00	0
0117-0022	2017-02-28 19:30:00	39
0117-0022	2017-02-28 19:45:00	141
0117-0022	2017-02-28 20:00:00	0
0117-0022	2017-02-28 20:15:00	0
0117-0022	2017-02-28 20:30:00	0
0117-0022	2017-02-28 20:45:00	29
0117-0022	2017-02-28 21:00:00	0
0117-0022	2017-02-28 21:15:00	52
0117-0022	2017-02-28 21:30:00	0
0117-0022	2017-02-28 21:45:00	182
0117-0022	2017-02-28 22:00:00	221
0117-0022	2017-02-28 22:15:00	777
0117-0022	2017-02-28 22:30:00	225
0117-0022	2017-02-28 22:45:00	37
0117-0022	2017-02-28 23:00:00	567
0117-0022	2017-02-28 23:15:00	283
0117-0022	2017-02-28 23:30:00	110
0117-0022	2017-02-28 23:45:00	21
0117-0022	2017-03-01 00:00:00	0
0117-0022	2017-03-01 00:15:00	14
0117-0022	2017-03-01 00:30:00	19
0117-0022	2017-03-01 00:45:00	10
0117-0022	2017-03-01 01:00:00	15
0117-0022	2017-03-01 01:15:00	0
0117-0022	2017-03-01 01:30:00	0
0117-0022	2017-03-01 01:45:00	0
0117-0022	2017-03-01 02:00:00	0
0117-0022	2017-03-01 02:15:00	0
0117-0022	2017-03-01 02:30:00	0
0117-0022	2017-03-01 02:45:00	42
0117-0022	2017-03-01 03:00:00	0
0117-0022	2017-03-01 03:15:00	0
0117-0022	2017-03-01 03:30:00	0
0117-0022	2017-03-01 03:45:00	0
0117-0022	2017-03-01 04:00:00	0
0117-0022	2017-03-01 04:15:00	0
0117-0022	2017-03-01 04:30:00	0
0117-0022	2017-03-01 04:45:00	0
0117-0022	2017-03-01 05:00:00	0
0117-0022	2017-03-01 05:15:00	8
0117-0022	2017-03-01 05:30:00	0
0117-0022	2017-03-01 05:45:00	0
0117-0022	2017-03-01 06:00:00	0
0117-0022	2017-03-01 06:15:00	38
0117-0022	2017-03-01 06:30:00	23
0117-0022	2017-03-01 06:45:00	59
0117-0022	2017-03-01 07:00:00	57
0117-0022	2017-03-01 07:15:00	0
0117-0022	2017-03-01 07:30:00	52
0117-0022	2017-03-01 07:45:00	123
0117-0022	2017-03-01 08:00:00	185
0117-0022	2017-03-01 08:15:00	179
0117-0022	2017-03-01 08:30:00	43
0117-0022	2017-03-01 08:45:00	58
0117-0022	2017-03-01 09:00:00	0
0117-0022	2017-03-01 09:15:00	0
0117-0022	2017-03-01 09:30:00	0
0117-0022	2017-03-01 09:45:00	0
0117-0022	2017-03-01 10:00:00	229
0117-0022	2017-03-01 10:15:00	269
0117-0022	2017-03-01 10:30:00	811
0117-0022	2017-03-01 10:45:00	623
0117-0022	2017-03-01 11:00:00	18
0117-0022	2017-03-01 11:15:00	533
0117-0022	2017-03-01 11:30:00	6
0117-0022	2017-03-01 11:45:00	76
0117-0022	2017-03-01 12:00:00	41
0117-0022	2017-03-01 12:15:00	56
0117-0022	2017-03-01 12:30:00	123
0117-0022	2017-03-01 12:45:00	80
0117-0022	2017-03-01 13:00:00	293
0117-0022	2017-03-01 13:15:00	1135
0117-0022	2017-03-01 13:30:00	212
0117-0022	2017-03-01 13:45:00	82
0117-0022	2017-03-01 14:00:00	1199
0117-0022	2017-03-01 14:15:00	750
0117-0022	2017-03-01 14:30:00	480
0117-0022	2017-03-01 14:45:00	0
0117-0022	2017-03-01 15:00:00	345
0117-0022	2017-03-01 15:15:00	162
0117-0022	2017-03-01 15:30:00	148
0117-0022	2017-03-01 15:45:00	0
0117-0022	2017-03-01 16:00:00	0
0117-0022	2017-03-01 16:15:00	536
0117-0022	2017-03-01 16:30:00	868
0117-0022	2017-03-01 16:45:00	28
0117-0022	2017-03-01 17:00:00	49
0117-0022	2017-03-01 17:15:00	16
0117-0022	2017-03-01 17:30:00	33
0117-0022	2017-03-01 17:45:00	27
0117-0022	2017-03-01 18:00:00	762
0117-0022	2017-03-01 18:15:00	414
0117-0022	2017-03-01 18:30:00	482
0117-0022	2017-03-01 18:45:00	47
0117-0022	2017-03-01 19:00:00	23
0117-0022	2017-03-01 19:15:00	0
0117-0022	2017-03-01 19:30:00	0
0117-0022	2017-03-01 19:45:00	28
0117-0022	2017-03-01 20:00:00	30
0117-0022	2017-03-01 20:15:00	86
0117-0022	2017-03-01 20:30:00	695
0117-0022	2017-03-01 20:45:00	40
0117-0022	2017-03-01 21:00:00	232
0117-0022	2017-03-01 21:15:00	172
0117-0022	2017-03-01 21:30:00	482
0117-0022	2017-03-01 21:45:00	219
0117-0022	2017-03-01 22:00:00	9
0117-0022	2017-03-01 22:15:00	50
0117-0022	2017-03-01 22:30:00	81
0117-0022	2017-03-01 22:45:00	0
0117-0022	2017-03-01 23:00:00	11
0117-0022	2017-03-01 23:15:00	92
0117-0022	2017-03-01 23:30:00	96
0117-0022	2017-03-01 23:45:00	48
0117-0022	2017-03-02 00:00:00	21
0117-0022	2017-03-02 00:15:00	91
0117-0022	2017-03-02 00:30:00	192
0117-0022	2017-03-02 00:45:00	0
0117-0022	2017-03-02 01:00:00	0
0117-0022	2017-03-02 01:15:00	0
0117-0022	2017-03-02 01:30:00	0
0117-0022	2017-03-02 01:45:00	0
0117-0022	2017-03-02 02:00:00	0
0117-0022	2017-03-02 02:15:00	27
0117-0022	2017-03-02 02:30:00	53
0117-0022	2017-03-02 02:45:00	0
0117-0022	2017-03-02 03:00:00	0
0117-0022	2017-03-02 03:15:00	0
0117-0022	2017-03-02 03:30:00	0
0117-0022	2017-03-02 03:45:00	0
0117-0022	2017-03-02 04:00:00	0
0117-0022	2017-03-02 04:15:00	0
0117-0022	2017-03-02 04:30:00	0
0117-0022	2017-03-02 04:45:00	0
0117-0022	2017-03-02 05:00:00	0
0117-0022	2017-03-02 05:15:00	0
0117-0022	2017-03-02 05:30:00	0
0117-0022	2017-03-02 05:45:00	0
0117-0022	2017-03-02 06:00:00	0
0117-0022	2017-03-02 06:15:00	0
0117-0022	2017-03-02 06:30:00	0
0117-0022	2017-03-02 06:45:00	0
0117-0022	2017-03-02 07:00:00	0
0117-0022	2017-03-02 07:15:00	19
0117-0022	2017-03-02 07:30:00	74
0117-0022	2017-03-02 07:45:00	0
0117-0022	2017-03-02 08:00:00	25
0117-0022	2017-03-02 08:15:00	9
0117-0022	2017-03-02 08:30:00	176
0117-0022	2017-03-02 08:45:00	28
0117-0022	2017-03-02 09:00:00	12
0117-0022	2017-03-02 09:15:00	9
0117-0022	2017-03-02 09:30:00	62
0117-0022	2017-03-02 09:45:00	187
0117-0022	2017-03-02 10:00:00	370
0117-0022	2017-03-02 10:15:00	271
0117-0022	2017-03-02 10:30:00	863
0117-0022	2017-03-02 10:45:00	37
0117-0022	2017-03-02 11:00:00	0
0117-0022	2017-03-02 11:15:00	456
0117-0022	2017-03-02 11:30:00	480
0117-0022	2017-03-02 11:45:00	121
0117-0022	2017-03-02 12:00:00	190
0117-0022	2017-03-02 12:15:00	14
0117-0022	2017-03-02 12:30:00	130
0117-0022	2017-03-02 12:45:00	4
0117-0022	2017-03-02 13:00:00	44
0117-0022	2017-03-02 13:15:00	58
0117-0022	2017-03-02 13:30:00	136
0117-0022	2017-03-02 13:45:00	175
0117-0022	2017-03-02 14:00:00	93
0117-0022	2017-03-02 14:15:00	51
0117-0022	2017-03-02 14:30:00	289
0117-0022	2017-03-02 14:45:00	8
0117-0022	2017-03-02 15:00:00	49
0117-0022	2017-03-02 15:15:00	226
0117-0022	2017-03-02 15:30:00	19
0117-0022	2017-03-02 15:45:00	119
0117-0022	2017-03-02 16:00:00	44
0117-0022	2017-03-02 16:15:00	12
0117-0022	2017-03-02 16:30:00	20
0117-0022	2017-03-02 16:45:00	126
0117-0022	2017-03-02 17:00:00	0
0117-0022	2017-03-02 17:15:00	85
0117-0022	2017-03-02 17:30:00	36
0117-0022	2017-03-02 17:45:00	0
0117-0022	2017-03-02 18:00:00	0
0117-0022	2017-03-02 18:15:00	104
0117-0022	2017-03-02 18:30:00	239
0117-0022	2017-03-02 18:45:00	5
0117-0022	2017-03-02 19:00:00	0
0117-0022	2017-03-02 19:15:00	0
0117-0022	2017-03-02 19:30:00	18
0117-0022	2017-03-02 19:45:00	233
0117-0022	2017-03-02 20:00:00	546
0117-0022	2017-03-02 20:15:00	128
0117-0022	2017-03-02 20:30:00	167
0117-0022	2017-03-02 20:45:00	83
0117-0022	2017-03-02 21:00:00	498
0117-0022	2017-03-02 21:15:00	251
0117-0022	2017-03-02 21:30:00	46
0117-0022	2017-03-02 21:45:00	77
0117-0022	2017-03-02 22:00:00	61
0117-0022	2017-03-02 22:15:00	27
0117-0022	2017-03-02 22:30:00	0
0117-0022	2017-03-02 22:45:00	0
0117-0022	2017-03-02 23:00:00	0
0117-0022	2017-03-02 23:15:00	0
0117-0022	2017-03-02 23:30:00	0
0117-0022	2017-03-02 23:45:00	0
0117-0022	2017-03-03 00:00:00	0
0117-0022	2017-03-03 00:15:00	0
0117-0022	2017-03-03 00:30:00	61
0117-0022	2017-03-03 00:45:00	6
0117-0022	2017-03-03 01:00:00	26
0117-0022	2017-03-03 01:15:00	53
0117-0022	2017-03-03 01:30:00	94
0117-0022	2017-03-03 01:45:00	161
0117-0022	2017-03-03 02:00:00	66
0117-0022	2017-03-03 02:15:00	0
0117-0022	2017-03-03 02:30:00	0
0117-0022	2017-03-03 02:45:00	0
0117-0022	2017-03-03 03:00:00	0
0117-0022	2017-03-03 03:15:00	0
0117-0022	2017-03-03 03:30:00	0
0117-0022	2017-03-03 03:45:00	0
0117-0022	2017-03-03 04:00:00	0
0117-0022	2017-03-03 04:15:00	0
0117-0022	2017-03-03 04:30:00	0
0117-0022	2017-03-03 04:45:00	0
0117-0022	2017-03-03 05:00:00	0
0117-0022	2017-03-03 05:15:00	0
0117-0022	2017-03-03 05:30:00	0
0117-0022	2017-03-03 05:45:00	0
0117-0022	2017-03-03 06:00:00	32
0117-0022	2017-03-03 06:15:00	0
0117-0022	2017-03-03 06:30:00	27
0117-0022	2017-03-03 06:45:00	0
0117-0022	2017-03-03 07:00:00	98
0117-0022	2017-03-03 07:15:00	148
0117-0022	2017-03-03 07:30:00	209
0117-0022	2017-03-03 07:45:00	161
0117-0022	2017-03-03 08:00:00	667
0117-0022	2017-03-03 08:15:00	240
0117-0022	2017-03-03 08:30:00	23
0117-0022	2017-03-03 08:45:00	0
0117-0022	2017-03-03 09:00:00	193
0117-0022	2017-03-03 09:15:00	566
0117-0022	2017-03-03 09:30:00	209
0117-0022	2017-03-03 09:45:00	262
0117-0022	2017-03-03 10:00:00	17
0117-0022	2017-03-03 10:15:00	11
0117-0022	2017-03-03 10:30:00	54
0117-0022	2017-03-03 10:45:00	33
0117-0022	2017-03-03 11:00:00	0
0117-0022	2017-03-03 11:15:00	256
0117-0022	2017-03-03 11:30:00	79
0117-0022	2017-03-03 11:45:00	353
0117-0022	2017-03-03 12:00:00	664
0117-0022	2017-03-03 12:15:00	205
0117-0022	2017-03-03 12:30:00	20
0117-0022	2017-03-03 12:45:00	0
0117-0022	2017-03-03 13:00:00	753
0117-0022	2017-03-03 13:15:00	797
0117-0022	2017-03-03 13:30:00	45
0117-0022	2017-03-03 13:45:00	0
0117-0022	2017-03-03 14:00:00	0
0117-0022	2017-03-03 14:15:00	0
0117-0022	2017-03-03 14:30:00	174
0117-0022	2017-03-03 14:45:00	29
0117-0022	2017-03-03 15:00:00	126
0117-0022	2017-03-03 15:15:00	0
0117-0022	2017-03-03 15:30:00	323
0117-0022	2017-03-03 15:45:00	408
0117-0022	2017-03-03 16:00:00	9
0117-0022	2017-03-03 16:15:00	538
0117-0022	2017-03-03 16:30:00	490
0117-0022	2017-03-03 16:45:00	349
0117-0022	2017-03-03 17:00:00	399
0117-0022	2017-03-03 17:15:00	0
0117-0022	2017-03-03 17:30:00	0
0117-0022	2017-03-03 17:45:00	9
0117-0022	2017-03-03 18:00:00	954
0117-0022	2017-03-03 18:15:00	58
0117-0022	2017-03-03 18:30:00	0
0117-0022	2017-03-03 18:45:00	0
0117-0022	2017-03-03 19:00:00	374
0117-0022	2017-03-03 19:15:00	0
0117-0022	2017-03-03 19:30:00	21
0117-0022	2017-03-03 19:45:00	354
0117-0022	2017-03-03 20:00:00	248
0117-0022	2017-03-03 20:15:00	0
0117-0022	2017-03-03 20:30:00	5
0117-0022	2017-03-03 20:45:00	0
0117-0022	2017-03-03 21:00:00	0
0117-0022	2017-03-03 21:15:00	0
0117-0022	2017-03-03 21:30:00	0
0117-0022	2017-03-03 21:45:00	0
0117-0022	2017-03-03 22:00:00	0
0117-0022	2017-03-03 22:15:00	0
0117-0022	2017-03-03 22:30:00	0
0117-0022	2017-03-03 22:45:00	0
0117-0022	2017-03-03 23:00:00	0
0117-0022	2017-03-03 23:15:00	0
0117-0022	2017-03-03 23:30:00	0
0117-0022	2017-03-03 23:45:00	0
