## Supplementary Data 2 for "Digital phenotyping by consumer wearables identifies sleep-associated markers of cardiovascular disease risk and biological aging": ActivityTable_0117-0023-NHC.tsv

0117-0023	2017-05-03 00:00:00	0
0117-0023	2017-05-03 00:15:00	0
0117-0023	2017-05-03 00:30:00	0
0117-0023	2017-05-03 00:45:00	0
0117-0023	2017-05-03 01:00:00	0
0117-0023	2017-05-03 01:15:00	0
0117-0023	2017-05-03 01:30:00	0
0117-0023	2017-05-03 01:45:00	0
0117-0023	2017-05-03 02:00:00	0
0117-0023	2017-05-03 02:15:00	0
0117-0023	2017-05-03 02:30:00	0
0117-0023	2017-05-03 02:45:00	0
0117-0023	2017-05-03 03:00:00	0
0117-0023	2017-05-03 03:15:00	0
0117-0023	2017-05-03 03:30:00	0
0117-0023	2017-05-03 03:45:00	0
0117-0023	2017-05-03 04:00:00	0
0117-0023	2017-05-03 04:15:00	0
0117-0023	2017-05-03 04:30:00	0
0117-0023	2017-05-03 04:45:00	0
0117-0023	2017-05-03 05:00:00	0
0117-0023	2017-05-03 05:15:00	0
0117-0023	2017-05-03 05:30:00	0
0117-0023	2017-05-03 05:45:00	0
0117-0023	2017-05-03 06:00:00	0
0117-0023	2017-05-03 06:15:00	0
0117-0023	2017-05-03 06:30:00	0
0117-0023	2017-05-03 06:45:00	0
0117-0023	2017-05-03 07:00:00	0
0117-0023	2017-05-03 07:15:00	0
0117-0023	2017-05-03 07:30:00	0
0117-0023	2017-05-03 07:45:00	0
0117-0023	2017-05-03 08:00:00	0
0117-0023	2017-05-03 08:15:00	0
0117-0023	2017-05-03 08:30:00	0
0117-0023	2017-05-03 08:45:00	0
0117-0023	2017-05-03 09:00:00	0
0117-0023	2017-05-03 09:15:00	0
0117-0023	2017-05-03 09:30:00	311
0117-0023	2017-05-03 09:45:00	0
0117-0023	2017-05-03 10:00:00	0
0117-0023	2017-05-03 10:15:00	345
0117-0023	2017-05-03 10:30:00	175
0117-0023	2017-05-03 10:45:00	514
0117-0023	2017-05-03 11:00:00	67
0117-0023	2017-05-03 11:15:00	142
0117-0023	2017-05-03 11:30:00	278
0117-0023	2017-05-03 11:45:00	9
0117-0023	2017-05-03 12:00:00	267
0117-0023	2017-05-03 12:15:00	179
0117-0023	2017-05-03 12:30:00	235
0117-0023	2017-05-03 12:45:00	87
0117-0023	2017-05-03 13:00:00	122
0117-0023	2017-05-03 13:15:00	131
0117-0023	2017-05-03 13:30:00	23
0117-0023	2017-05-03 13:45:00	0
0117-0023	2017-05-03 14:00:00	0
0117-0023	2017-05-03 14:15:00	121
0117-0023	2017-05-03 14:30:00	51
0117-0023	2017-05-03 14:45:00	18
0117-0023	2017-05-03 15:00:00	50
0117-0023	2017-05-03 15:15:00	548
0117-0023	2017-05-03 15:30:00	170
0117-0023	2017-05-03 15:45:00	68
0117-0023	2017-05-03 16:00:00	15
0117-0023	2017-05-03 16:15:00	0
0117-0023	2017-05-03 16:30:00	0
0117-0023	2017-05-03 16:45:00	0
0117-0023	2017-05-03 17:00:00	31
0117-0023	2017-05-03 17:15:00	171
0117-0023	2017-05-03 17:30:00	1001
0117-0023	2017-05-03 17:45:00	155
0117-0023	2017-05-03 18:00:00	1190
0117-0023	2017-05-03 18:15:00	104
0117-0023	2017-05-03 18:30:00	207
0117-0023	2017-05-03 18:45:00	226
0117-0023	2017-05-03 19:00:00	0
0117-0023	2017-05-03 19:15:00	0
0117-0023	2017-05-03 19:30:00	54
0117-0023	2017-05-03 19:45:00	0
0117-0023	2017-05-03 20:00:00	8
0117-0023	2017-05-03 20:15:00	66
0117-0023	2017-05-03 20:30:00	7
0117-0023	2017-05-03 20:45:00	11
0117-0023	2017-05-03 21:00:00	11
0117-0023	2017-05-03 21:15:00	43
0117-0023	2017-05-03 21:30:00	12
0117-0023	2017-05-03 21:45:00	68
0117-0023	2017-05-03 22:00:00	983
0117-0023	2017-05-03 22:15:00	0
0117-0023	2017-05-03 22:30:00	181
0117-0023	2017-05-03 22:45:00	0
0117-0023	2017-05-03 23:00:00	0
0117-0023	2017-05-03 23:15:00	24
0117-0023	2017-05-03 23:30:00	19
0117-0023	2017-05-03 23:45:00	14
0117-0023	2017-05-04 00:00:00	0
0117-0023	2017-05-04 00:15:00	0
0117-0023	2017-05-04 00:30:00	15
0117-0023	2017-05-04 00:45:00	0
0117-0023	2017-05-04 01:00:00	23
0117-0023	2017-05-04 01:15:00	0
0117-0023	2017-05-04 01:30:00	7
0117-0023	2017-05-04 01:45:00	0
0117-0023	2017-05-04 02:00:00	0
0117-0023	2017-05-04 02:15:00	0
0117-0023	2017-05-04 02:30:00	0
0117-0023	2017-05-04 02:45:00	0
0117-0023	2017-05-04 03:00:00	0
0117-0023	2017-05-04 03:15:00	0
0117-0023	2017-05-04 03:30:00	0
0117-0023	2017-05-04 03:45:00	11
0117-0023	2017-05-04 04:00:00	0
0117-0023	2017-05-04 04:15:00	8
0117-0023	2017-05-04 04:30:00	0
0117-0023	2017-05-04 04:45:00	0
0117-0023	2017-05-04 05:00:00	21
0117-0023	2017-05-04 05:15:00	8
0117-0023	2017-05-04 05:30:00	15
0117-0023	2017-05-04 05:45:00	8
0117-0023	2017-05-04 06:00:00	11
0117-0023	2017-05-04 06:15:00	9
0117-0023	2017-05-04 06:30:00	42
0117-0023	2017-05-04 06:45:00	12
0117-0023	2017-05-04 07:00:00	0
0117-0023	2017-05-04 07:15:00	68
0117-0023	2017-05-04 07:30:00	8
0117-0023	2017-05-04 07:45:00	0
0117-0023	2017-05-04 08:00:00	136
0117-0023	2017-05-04 08:15:00	84
0117-0023	2017-05-04 08:30:00	17
0117-0023	2017-05-04 08:45:00	269
0117-0023	2017-05-04 09:00:00	472
0117-0023	2017-05-04 09:15:00	11
0117-0023	2017-05-04 09:30:00	0
0117-0023	2017-05-04 09:45:00	161
0117-0023	2017-05-04 10:00:00	242
0117-0023	2017-05-04 10:15:00	8
0117-0023	2017-05-04 10:30:00	145
0117-0023	2017-05-04 10:45:00	135
0117-0023	2017-05-04 11:00:00	617
0117-0023	2017-05-04 11:15:00	370
0117-0023	2017-05-04 11:30:00	82
0117-0023	2017-05-04 11:45:00	79
0117-0023	2017-05-04 12:00:00	287
0117-0023	2017-05-04 12:15:00	209
0117-0023	2017-05-04 12:30:00	851
0117-0023	2017-05-04 12:45:00	295
0117-0023	2017-05-04 13:00:00	137
0117-0023	2017-05-04 13:15:00	352
0117-0023	2017-05-04 13:30:00	537
0117-0023	2017-05-04 13:45:00	36
0117-0023	2017-05-04 14:00:00	175
0117-0023	2017-05-04 14:15:00	77
0117-0023	2017-05-04 14:30:00	442
0117-0023	2017-05-04 14:45:00	443
0117-0023	2017-05-04 15:00:00	367
0117-0023	2017-05-04 15:15:00	488
0117-0023	2017-05-04 15:30:00	330
0117-0023	2017-05-04 15:45:00	346
0117-0023	2017-05-04 16:00:00	605
0117-0023	2017-05-04 16:15:00	327
0117-0023	2017-05-04 16:30:00	229
0117-0023	2017-05-04 16:45:00	504
0117-0023	2017-05-04 17:00:00	338
0117-0023	2017-05-04 17:15:00	206
0117-0023	2017-05-04 17:30:00	256
0117-0023	2017-05-04 17:45:00	631
0117-0023	2017-05-04 18:00:00	464
0117-0023	2017-05-04 18:15:00	429
0117-0023	2017-05-04 18:30:00	986
0117-0023	2017-05-04 18:45:00	544
0117-0023	2017-05-04 19:00:00	5
0117-0023	2017-05-04 19:15:00	95
0117-0023	2017-05-04 19:30:00	452
0117-0023	2017-05-04 19:45:00	0
0117-0023	2017-05-04 20:00:00	127
0117-0023	2017-05-04 20:15:00	222
0117-0023	2017-05-04 20:30:00	19
0117-0023	2017-05-04 20:45:00	110
0117-0023	2017-05-04 21:00:00	198
0117-0023	2017-05-04 21:15:00	0
0117-0023	2017-05-04 21:30:00	18
0117-0023	2017-05-04 21:45:00	0
0117-0023	2017-05-04 22:00:00	126
0117-0023	2017-05-04 22:15:00	1040
0117-0023	2017-05-04 22:30:00	195
0117-0023	2017-05-04 22:45:00	152
0117-0023	2017-05-04 23:00:00	335
0117-0023	2017-05-04 23:15:00	0
0117-0023	2017-05-04 23:30:00	0
0117-0023	2017-05-04 23:45:00	0
0117-0023	2017-05-05 00:00:00	0
0117-0023	2017-05-05 00:15:00	0
0117-0023	2017-05-05 00:30:00	0
0117-0023	2017-05-05 00:45:00	0
0117-0023	2017-05-05 01:00:00	0
0117-0023	2017-05-05 01:15:00	0
0117-0023	2017-05-05 01:30:00	0
0117-0023	2017-05-05 01:45:00	0
0117-0023	2017-05-05 02:00:00	0
0117-0023	2017-05-05 02:15:00	0
0117-0023	2017-05-05 02:30:00	0
0117-0023	2017-05-05 02:45:00	0
0117-0023	2017-05-05 03:00:00	0
0117-0023	2017-05-05 03:15:00	0
0117-0023	2017-05-05 03:30:00	0
0117-0023	2017-05-05 03:45:00	0
0117-0023	2017-05-05 04:00:00	0
0117-0023	2017-05-05 04:15:00	0
0117-0023	2017-05-05 04:30:00	0
0117-0023	2017-05-05 04:45:00	0
0117-0023	2017-05-05 05:00:00	0
0117-0023	2017-05-05 05:15:00	0
0117-0023	2017-05-05 05:30:00	0
0117-0023	2017-05-05 05:45:00	0
0117-0023	2017-05-05 06:00:00	0
0117-0023	2017-05-05 06:15:00	0
0117-0023	2017-05-05 06:30:00	0
0117-0023	2017-05-05 06:45:00	0
0117-0023	2017-05-05 07:00:00	0
0117-0023	2017-05-05 07:15:00	0
0117-0023	2017-05-05 07:30:00	38
0117-0023	2017-05-05 07:45:00	20
0117-0023	2017-05-05 08:00:00	65
0117-0023	2017-05-05 08:15:00	41
0117-0023	2017-05-05 08:30:00	0
0117-0023	2017-05-05 08:45:00	0
0117-0023	2017-05-05 09:00:00	69
0117-0023	2017-05-05 09:15:00	177
0117-0023	2017-05-05 09:30:00	372
0117-0023	2017-05-05 09:45:00	319
0117-0023	2017-05-05 10:00:00	706
0117-0023	2017-05-05 10:15:00	92
0117-0023	2017-05-05 10:30:00	93
0117-0023	2017-05-05 10:45:00	292
0117-0023	2017-05-05 11:00:00	21
0117-0023	2017-05-05 11:15:00	172
0117-0023	2017-05-05 11:30:00	103
0117-0023	2017-05-05 11:45:00	602
0117-0023	2017-05-05 12:00:00	633
0117-0023	2017-05-05 12:15:00	53
0117-0023	2017-05-05 12:30:00	311
0117-0023	2017-05-05 12:45:00	484
0117-0023	2017-05-05 13:00:00	293
0117-0023	2017-05-05 13:15:00	166
0117-0023	2017-05-05 13:30:00	29
0117-0023	2017-05-05 13:45:00	400
0117-0023	2017-05-05 14:00:00	608
0117-0023	2017-05-05 14:15:00	82
0117-0023	2017-05-05 14:30:00	250
0117-0023	2017-05-05 14:45:00	348
0117-0023	2017-05-05 15:00:00	0
0117-0023	2017-05-05 15:15:00	171
0117-0023	2017-05-05 15:30:00	42
0117-0023	2017-05-05 15:45:00	108
0117-0023	2017-05-05 16:00:00	354
0117-0023	2017-05-05 16:15:00	122
0117-0023	2017-05-05 16:30:00	0
0117-0023	2017-05-05 16:45:00	0
0117-0023	2017-05-05 17:00:00	0
0117-0023	2017-05-05 17:15:00	0
0117-0023	2017-05-05 17:30:00	101
0117-0023	2017-05-05 17:45:00	581
0117-0023	2017-05-05 18:00:00	1007
0117-0023	2017-05-05 18:15:00	163
0117-0023	2017-05-05 18:30:00	494
0117-0023	2017-05-05 18:45:00	778
0117-0023	2017-05-05 19:00:00	167
0117-0023	2017-05-05 19:15:00	90
0117-0023	2017-05-05 19:30:00	72
0117-0023	2017-05-05 19:45:00	96
0117-0023	2017-05-05 20:00:00	23
0117-0023	2017-05-05 20:15:00	829
0117-0023	2017-05-05 20:30:00	461
0117-0023	2017-05-05 20:45:00	571
0117-0023	2017-05-05 21:00:00	114
0117-0023	2017-05-05 21:15:00	787
0117-0023	2017-05-05 21:30:00	1705
0117-0023	2017-05-05 21:45:00	1720
0117-0023	2017-05-05 22:00:00	1339
0117-0023	2017-05-05 22:15:00	191
0117-0023	2017-05-05 22:30:00	71
0117-0023	2017-05-05 22:45:00	0
0117-0023	2017-05-05 23:00:00	0
0117-0023	2017-05-05 23:15:00	0
0117-0023	2017-05-05 23:30:00	0
0117-0023	2017-05-05 23:45:00	53
0117-0023	2017-05-06 00:00:00	79
0117-0023	2017-05-06 00:15:00	0
0117-0023	2017-05-06 00:30:00	15
0117-0023	2017-05-06 00:45:00	19
0117-0023	2017-05-06 01:00:00	0
0117-0023	2017-05-06 01:15:00	0
0117-0023	2017-05-06 01:30:00	10
0117-0023	2017-05-06 01:45:00	0
0117-0023	2017-05-06 02:00:00	38
0117-0023	2017-05-06 02:15:00	0
0117-0023	2017-05-06 02:30:00	0
0117-0023	2017-05-06 02:45:00	0
0117-0023	2017-05-06 03:00:00	0
0117-0023	2017-05-06 03:15:00	0
0117-0023	2017-05-06 03:30:00	10
0117-0023	2017-05-06 03:45:00	0
0117-0023	2017-05-06 04:00:00	0
0117-0023	2017-05-06 04:15:00	21
0117-0023	2017-05-06 04:30:00	0
0117-0023	2017-05-06 04:45:00	10
0117-0023	2017-05-06 05:00:00	13
0117-0023	2017-05-06 05:15:00	8
0117-0023	2017-05-06 05:30:00	0
0117-0023	2017-05-06 05:45:00	0
0117-0023	2017-05-06 06:00:00	0
0117-0023	2017-05-06 06:15:00	12
0117-0023	2017-05-06 06:30:00	27
0117-0023	2017-05-06 06:45:00	0
0117-0023	2017-05-06 07:00:00	28
0117-0023	2017-05-06 07:15:00	56
0117-0023	2017-05-06 07:30:00	29
0117-0023	2017-05-06 07:45:00	4
0117-0023	2017-05-06 08:00:00	30
0117-0023	2017-05-06 08:15:00	382
0117-0023	2017-05-06 08:30:00	176
0117-0023	2017-05-06 08:45:00	526
0117-0023	2017-05-06 09:00:00	31
0117-0023	2017-05-06 09:15:00	505
0117-0023	2017-05-06 09:30:00	33
0117-0023	2017-05-06 09:45:00	562
0117-0023	2017-05-06 10:00:00	650
0117-0023	2017-05-06 10:15:00	263
0117-0023	2017-05-06 10:30:00	679
0117-0023	2017-05-06 10:45:00	443
0117-0023	2017-05-06 11:00:00	913
0117-0023	2017-05-06 11:15:00	1227
0117-0023	2017-05-06 11:30:00	380
0117-0023	2017-05-06 11:45:00	40
0117-0023	2017-05-06 12:00:00	313
0117-0023	2017-05-06 12:15:00	767
0117-0023	2017-05-06 12:30:00	26
0117-0023	2017-05-06 12:45:00	240
0117-0023	2017-05-06 13:00:00	199
0117-0023	2017-05-06 13:15:00	43
0117-0023	2017-05-06 13:30:00	185
0117-0023	2017-05-06 13:45:00	209
0117-0023	2017-05-06 14:00:00	37
0117-0023	2017-05-06 14:15:00	33
0117-0023	2017-05-06 14:30:00	0
0117-0023	2017-05-06 14:45:00	0
0117-0023	2017-05-06 15:00:00	0
0117-0023	2017-05-06 15:15:00	0
0117-0023	2017-05-06 15:30:00	0
0117-0023	2017-05-06 15:45:00	0
0117-0023	2017-05-06 16:00:00	59
0117-0023	2017-05-06 16:15:00	42
0117-0023	2017-05-06 16:30:00	15
0117-0023	2017-05-06 16:45:00	165
0117-0023	2017-05-06 17:00:00	100
0117-0023	2017-05-06 17:15:00	330
0117-0023	2017-05-06 17:30:00	0
0117-0023	2017-05-06 17:45:00	241
0117-0023	2017-05-06 18:00:00	88
0117-0023	2017-05-06 18:15:00	114
0117-0023	2017-05-06 18:30:00	210
0117-0023	2017-05-06 18:45:00	72
0117-0023	2017-05-06 19:00:00	89
0117-0023	2017-05-06 19:15:00	41
0117-0023	2017-05-06 19:30:00	242
0117-0023	2017-05-06 19:45:00	109
0117-0023	2017-05-06 20:00:00	253
0117-0023	2017-05-06 20:15:00	63
0117-0023	2017-05-06 20:30:00	1285
0117-0023	2017-05-06 20:45:00	885
0117-0023	2017-05-06 21:00:00	513
0117-0023	2017-05-06 21:15:00	929
0117-0023	2017-05-06 21:30:00	26
0117-0023	2017-05-06 21:45:00	68
0117-0023	2017-05-06 22:00:00	162
0117-0023	2017-05-06 22:15:00	0
0117-0023	2017-05-06 22:30:00	20
0117-0023	2017-05-06 22:45:00	10
0117-0023	2017-05-06 23:00:00	0
0117-0023	2017-05-06 23:15:00	0
0117-0023	2017-05-06 23:30:00	0
0117-0023	2017-05-06 23:45:00	158
0117-0023	2017-05-07 00:00:00	43
0117-0023	2017-05-07 00:15:00	20
0117-0023	2017-05-07 00:30:00	8
0117-0023	2017-05-07 00:45:00	0
0117-0023	2017-05-07 01:00:00	0
0117-0023	2017-05-07 01:15:00	0
0117-0023	2017-05-07 01:30:00	9
0117-0023	2017-05-07 01:45:00	40
0117-0023	2017-05-07 02:00:00	0
0117-0023	2017-05-07 02:15:00	0
0117-0023	2017-05-07 02:30:00	18
0117-0023	2017-05-07 02:45:00	0
0117-0023	2017-05-07 03:00:00	0
0117-0023	2017-05-07 03:15:00	0
0117-0023	2017-05-07 03:30:00	0
0117-0023	2017-05-07 03:45:00	0
0117-0023	2017-05-07 04:00:00	0
0117-0023	2017-05-07 04:15:00	0
0117-0023	2017-05-07 04:30:00	0
0117-0023	2017-05-07 04:45:00	6
0117-0023	2017-05-07 05:00:00	0
0117-0023	2017-05-07 05:15:00	0
0117-0023	2017-05-07 05:30:00	0
0117-0023	2017-05-07 05:45:00	0
0117-0023	2017-05-07 06:00:00	0
0117-0023	2017-05-07 06:15:00	0
0117-0023	2017-05-07 06:30:00	19
0117-0023	2017-05-07 06:45:00	449
0117-0023	2017-05-07 07:00:00	1028
0117-0023	2017-05-07 07:15:00	120
0117-0023	2017-05-07 07:30:00	11
0117-0023	2017-05-07 07:45:00	41
0117-0023	2017-05-07 08:00:00	0
0117-0023	2017-05-07 08:15:00	92
0117-0023	2017-05-07 08:30:00	61
0117-0023	2017-05-07 08:45:00	8
0117-0023	2017-05-07 09:00:00	641
0117-0023	2017-05-07 09:15:00	16
0117-0023	2017-05-07 09:30:00	348
0117-0023	2017-05-07 09:45:00	121
0117-0023	2017-05-07 10:00:00	34
0117-0023	2017-05-07 10:15:00	0
0117-0023	2017-05-07 10:30:00	0
0117-0023	2017-05-07 10:45:00	0
0117-0023	2017-05-07 11:00:00	43
0117-0023	2017-05-07 11:15:00	281
0117-0023	2017-05-07 11:30:00	848
0117-0023	2017-05-07 11:45:00	410
0117-0023	2017-05-07 12:00:00	456
0117-0023	2017-05-07 12:15:00	534
0117-0023	2017-05-07 12:30:00	61
0117-0023	2017-05-07 12:45:00	757
0117-0023	2017-05-07 13:00:00	0
0117-0023	2017-05-07 13:15:00	202
0117-0023	2017-05-07 13:30:00	170
0117-0023	2017-05-07 13:45:00	59
0117-0023	2017-05-07 14:00:00	0
0117-0023	2017-05-07 14:15:00	18
0117-0023	2017-05-07 14:30:00	0
0117-0023	2017-05-07 14:45:00	0
0117-0023	2017-05-07 15:00:00	0
0117-0023	2017-05-07 15:15:00	0
0117-0023	2017-05-07 15:30:00	0
0117-0023	2017-05-07 15:45:00	0
0117-0023	2017-05-07 16:00:00	286
0117-0023	2017-05-07 16:15:00	985
0117-0023	2017-05-07 16:30:00	619
0117-0023	2017-05-07 16:45:00	285
0117-0023	2017-05-07 17:00:00	233
0117-0023	2017-05-07 17:15:00	47
0117-0023	2017-05-07 17:30:00	194
0117-0023	2017-05-07 17:45:00	587
0117-0023	2017-05-07 18:00:00	788
0117-0023	2017-05-07 18:15:00	565
0117-0023	2017-05-07 18:30:00	609
0117-0023	2017-05-07 18:45:00	186
0117-0023	2017-05-07 19:00:00	140
0117-0023	2017-05-07 19:15:00	81
0117-0023	2017-05-07 19:30:00	240
0117-0023	2017-05-07 19:45:00	23
0117-0023	2017-05-07 20:00:00	47
0117-0023	2017-05-07 20:15:00	20
0117-0023	2017-05-07 20:30:00	7
0117-0023	2017-05-07 20:45:00	114
0117-0023	2017-05-07 21:00:00	1000
0117-0023	2017-05-07 21:15:00	1697
0117-0023	2017-05-07 21:30:00	1675
0117-0023	2017-05-07 21:45:00	1112
0117-0023	2017-05-07 22:00:00	209
0117-0023	2017-05-07 22:15:00	0
0117-0023	2017-05-07 22:30:00	0
0117-0023	2017-05-07 22:45:00	29
0117-0023	2017-05-07 23:00:00	8
0117-0023	2017-05-07 23:15:00	53
0117-0023	2017-05-07 23:30:00	84
0117-0023	2017-05-07 23:45:00	61
0117-0023	2017-05-08 00:00:00	16
0117-0023	2017-05-08 00:15:00	0
0117-0023	2017-05-08 00:30:00	0
0117-0023	2017-05-08 00:45:00	15
0117-0023	2017-05-08 01:00:00	0
0117-0023	2017-05-08 01:15:00	0
0117-0023	2017-05-08 01:30:00	0
0117-0023	2017-05-08 01:45:00	0
0117-0023	2017-05-08 02:00:00	0
0117-0023	2017-05-08 02:15:00	0
0117-0023	2017-05-08 02:30:00	16
0117-0023	2017-05-08 02:45:00	13
0117-0023	2017-05-08 03:00:00	9
0117-0023	2017-05-08 03:15:00	0
0117-0023	2017-05-08 03:30:00	0
0117-0023	2017-05-08 03:45:00	0
0117-0023	2017-05-08 04:00:00	7
0117-0023	2017-05-08 04:15:00	0
0117-0023	2017-05-08 04:30:00	0
0117-0023	2017-05-08 04:45:00	4
0117-0023	2017-05-08 05:00:00	0
0117-0023	2017-05-08 05:15:00	0
0117-0023	2017-05-08 05:30:00	0
0117-0023	2017-05-08 05:45:00	0
0117-0023	2017-05-08 06:00:00	0
0117-0023	2017-05-08 06:15:00	0
0117-0023	2017-05-08 06:30:00	0
0117-0023	2017-05-08 06:45:00	0
0117-0023	2017-05-08 07:00:00	0
0117-0023	2017-05-08 07:15:00	0
0117-0023	2017-05-08 07:30:00	0
0117-0023	2017-05-08 07:45:00	0
0117-0023	2017-05-08 08:00:00	0
0117-0023	2017-05-08 08:15:00	8
0117-0023	2017-05-08 08:30:00	0
0117-0023	2017-05-08 08:45:00	82
0117-0023	2017-05-08 09:00:00	120
0117-0023	2017-05-08 09:15:00	8
0117-0023	2017-05-08 09:30:00	0
0117-0023	2017-05-08 09:45:00	112
0117-0023	2017-05-08 10:00:00	57
0117-0023	2017-05-08 10:15:00	568
0117-0023	2017-05-08 10:30:00	211
0117-0023	2017-05-08 10:45:00	482
0117-0023	2017-05-08 11:00:00	76
0117-0023	2017-05-08 11:15:00	448
0117-0023	2017-05-08 11:30:00	996
0117-0023	2017-05-08 11:45:00	0
0117-0023	2017-05-08 12:00:00	0
0117-0023	2017-05-08 12:15:00	0
0117-0023	2017-05-08 12:30:00	0
0117-0023	2017-05-08 12:45:00	0
0117-0023	2017-05-08 13:00:00	0
0117-0023	2017-05-08 13:15:00	0
0117-0023	2017-05-08 13:30:00	0
0117-0023	2017-05-08 13:45:00	0
0117-0023	2017-05-08 14:00:00	0
0117-0023	2017-05-08 14:15:00	0
0117-0023	2017-05-08 14:30:00	0
0117-0023	2017-05-08 14:45:00	0
0117-0023	2017-05-08 15:00:00	0
0117-0023	2017-05-08 15:15:00	0
0117-0023	2017-05-08 15:30:00	0
0117-0023	2017-05-08 15:45:00	0
0117-0023	2017-05-08 16:00:00	0
0117-0023	2017-05-08 16:15:00	0
0117-0023	2017-05-08 16:30:00	0
0117-0023	2017-05-08 16:45:00	0
0117-0023	2017-05-08 17:00:00	0
0117-0023	2017-05-08 17:15:00	0
0117-0023	2017-05-08 17:30:00	0
0117-0023	2017-05-08 17:45:00	0
0117-0023	2017-05-08 18:00:00	0
0117-0023	2017-05-08 18:15:00	0
0117-0023	2017-05-08 18:30:00	0
0117-0023	2017-05-08 18:45:00	0
0117-0023	2017-05-08 19:00:00	0
0117-0023	2017-05-08 19:15:00	0
0117-0023	2017-05-08 19:30:00	0
0117-0023	2017-05-08 19:45:00	0
0117-0023	2017-05-08 20:00:00	0
0117-0023	2017-05-08 20:15:00	0
0117-0023	2017-05-08 20:30:00	0
0117-0023	2017-05-08 20:45:00	0
0117-0023	2017-05-08 21:00:00	0
0117-0023	2017-05-08 21:15:00	0
0117-0023	2017-05-08 21:30:00	0
0117-0023	2017-05-08 21:45:00	0
0117-0023	2017-05-08 22:00:00	0
0117-0023	2017-05-08 22:15:00	0
0117-0023	2017-05-08 22:30:00	0
0117-0023	2017-05-08 22:45:00	0
0117-0023	2017-05-08 23:00:00	0
0117-0023	2017-05-08 23:15:00	0
0117-0023	2017-05-08 23:30:00	0
0117-0023	2017-05-08 23:45:00	0
