## Supplementary Data 2 for "Digital phenotyping by consumer wearables identifies sleep-associated markers of cardiovascular disease risk and biological aging": ActivityTable_0117-0025-NHC.tsv

0117-0025	2017-07-05 00:00:00	0
0117-0025	2017-07-05 00:15:00	0
0117-0025	2017-07-05 00:30:00	0
0117-0025	2017-07-05 00:45:00	0
0117-0025	2017-07-05 01:00:00	0
0117-0025	2017-07-05 01:15:00	0
0117-0025	2017-07-05 01:30:00	0
0117-0025	2017-07-05 01:45:00	0
0117-0025	2017-07-05 02:00:00	0
0117-0025	2017-07-05 02:15:00	0
0117-0025	2017-07-05 02:30:00	0
0117-0025	2017-07-05 02:45:00	0
0117-0025	2017-07-05 03:00:00	0
0117-0025	2017-07-05 03:15:00	0
0117-0025	2017-07-05 03:30:00	0
0117-0025	2017-07-05 03:45:00	0
0117-0025	2017-07-05 04:00:00	0
0117-0025	2017-07-05 04:15:00	0
0117-0025	2017-07-05 04:30:00	0
0117-0025	2017-07-05 04:45:00	0
0117-0025	2017-07-05 05:00:00	0
0117-0025	2017-07-05 05:15:00	0
0117-0025	2017-07-05 05:30:00	0
0117-0025	2017-07-05 05:45:00	0
0117-0025	2017-07-05 06:00:00	0
0117-0025	2017-07-05 06:15:00	0
0117-0025	2017-07-05 06:30:00	0
0117-0025	2017-07-05 06:45:00	0
0117-0025	2017-07-05 07:00:00	0
0117-0025	2017-07-05 07:15:00	0
0117-0025	2017-07-05 07:30:00	0
0117-0025	2017-07-05 07:45:00	0
0117-0025	2017-07-05 08:00:00	0
0117-0025	2017-07-05 08:15:00	0
0117-0025	2017-07-05 08:30:00	0
0117-0025	2017-07-05 08:45:00	0
0117-0025	2017-07-05 09:00:00	300
0117-0025	2017-07-05 09:15:00	0
0117-0025	2017-07-05 09:30:00	360
0117-0025	2017-07-05 09:45:00	495
0117-0025	2017-07-05 10:00:00	0
0117-0025	2017-07-05 10:15:00	11
0117-0025	2017-07-05 10:30:00	0
0117-0025	2017-07-05 10:45:00	7
0117-0025	2017-07-05 11:00:00	129
0117-0025	2017-07-05 11:15:00	136
0117-0025	2017-07-05 11:30:00	289
0117-0025	2017-07-05 11:45:00	10
0117-0025	2017-07-05 12:00:00	149
0117-0025	2017-07-05 12:15:00	94
0117-0025	2017-07-05 12:30:00	369
0117-0025	2017-07-05 12:45:00	0
0117-0025	2017-07-05 13:00:00	93
0117-0025	2017-07-05 13:15:00	116
0117-0025	2017-07-05 13:30:00	170
0117-0025	2017-07-05 13:45:00	50
0117-0025	2017-07-05 14:00:00	0
0117-0025	2017-07-05 14:15:00	0
0117-0025	2017-07-05 14:30:00	4
0117-0025	2017-07-05 14:45:00	0
0117-0025	2017-07-05 15:00:00	0
0117-0025	2017-07-05 15:15:00	0
0117-0025	2017-07-05 15:30:00	112
0117-0025	2017-07-05 15:45:00	0
0117-0025	2017-07-05 16:00:00	102
0117-0025	2017-07-05 16:15:00	304
0117-0025	2017-07-05 16:30:00	92
0117-0025	2017-07-05 16:45:00	45
0117-0025	2017-07-05 17:00:00	27
0117-0025	2017-07-05 17:15:00	78
0117-0025	2017-07-05 17:30:00	164
0117-0025	2017-07-05 17:45:00	157
0117-0025	2017-07-05 18:00:00	199
0117-0025	2017-07-05 18:15:00	7
0117-0025	2017-07-05 18:30:00	238
0117-0025	2017-07-05 18:45:00	98
0117-0025	2017-07-05 19:00:00	144
0117-0025	2017-07-05 19:15:00	64
0117-0025	2017-07-05 19:30:00	94
0117-0025	2017-07-05 19:45:00	201
0117-0025	2017-07-05 20:00:00	123
0117-0025	2017-07-05 20:15:00	177
0117-0025	2017-07-05 20:30:00	164
0117-0025	2017-07-05 20:45:00	0
0117-0025	2017-07-05 21:00:00	40
0117-0025	2017-07-05 21:15:00	404
0117-0025	2017-07-05 21:30:00	30
0117-0025	2017-07-05 21:45:00	10
0117-0025	2017-07-05 22:00:00	6
0117-0025	2017-07-05 22:15:00	0
0117-0025	2017-07-05 22:30:00	0
0117-0025	2017-07-05 22:45:00	0
0117-0025	2017-07-05 23:00:00	0
0117-0025	2017-07-05 23:15:00	0
0117-0025	2017-07-05 23:30:00	0
0117-0025	2017-07-05 23:45:00	0
0117-0025	2017-07-06 00:00:00	0
0117-0025	2017-07-06 00:15:00	0
0117-0025	2017-07-06 00:30:00	0
0117-0025	2017-07-06 00:45:00	0
0117-0025	2017-07-06 01:00:00	0
0117-0025	2017-07-06 01:15:00	0
0117-0025	2017-07-06 01:30:00	0
0117-0025	2017-07-06 01:45:00	15
0117-0025	2017-07-06 02:00:00	0
0117-0025	2017-07-06 02:15:00	0
0117-0025	2017-07-06 02:30:00	0
0117-0025	2017-07-06 02:45:00	0
0117-0025	2017-07-06 03:00:00	0
0117-0025	2017-07-06 03:15:00	0
0117-0025	2017-07-06 03:30:00	0
0117-0025	2017-07-06 03:45:00	0
0117-0025	2017-07-06 04:00:00	0
0117-0025	2017-07-06 04:15:00	0
0117-0025	2017-07-06 04:30:00	0
0117-0025	2017-07-06 04:45:00	0
0117-0025	2017-07-06 05:00:00	0
0117-0025	2017-07-06 05:15:00	0
0117-0025	2017-07-06 05:30:00	0
0117-0025	2017-07-06 05:45:00	39
0117-0025	2017-07-06 06:00:00	297
0117-0025	2017-07-06 06:15:00	0
0117-0025	2017-07-06 06:30:00	154
0117-0025	2017-07-06 06:45:00	37
0117-0025	2017-07-06 07:00:00	450
0117-0025	2017-07-06 07:15:00	568
0117-0025	2017-07-06 07:30:00	0
0117-0025	2017-07-06 07:45:00	4
0117-0025	2017-07-06 08:00:00	573
0117-0025	2017-07-06 08:15:00	92
0117-0025	2017-07-06 08:30:00	245
0117-0025	2017-07-06 08:45:00	4
0117-0025	2017-07-06 09:00:00	0
0117-0025	2017-07-06 09:15:00	0
0117-0025	2017-07-06 09:30:00	70
0117-0025	2017-07-06 09:45:00	176
0117-0025	2017-07-06 10:00:00	244
0117-0025	2017-07-06 10:15:00	8
0117-0025	2017-07-06 10:30:00	14
0117-0025	2017-07-06 10:45:00	47
0117-0025	2017-07-06 11:00:00	385
0117-0025	2017-07-06 11:15:00	179
0117-0025	2017-07-06 11:30:00	25
0117-0025	2017-07-06 11:45:00	8
0117-0025	2017-07-06 12:00:00	34
0117-0025	2017-07-06 12:15:00	6
0117-0025	2017-07-06 12:30:00	282
0117-0025	2017-07-06 12:45:00	110
0117-0025	2017-07-06 13:00:00	6
0117-0025	2017-07-06 13:15:00	0
0117-0025	2017-07-06 13:30:00	0
0117-0025	2017-07-06 13:45:00	286
0117-0025	2017-07-06 14:00:00	64
0117-0025	2017-07-06 14:15:00	233
0117-0025	2017-07-06 14:30:00	0
0117-0025	2017-07-06 14:45:00	0
0117-0025	2017-07-06 15:00:00	112
0117-0025	2017-07-06 15:15:00	297
0117-0025	2017-07-06 15:30:00	333
0117-0025	2017-07-06 15:45:00	151
0117-0025	2017-07-06 16:00:00	128
0117-0025	2017-07-06 16:15:00	76
0117-0025	2017-07-06 16:30:00	0
0117-0025	2017-07-06 16:45:00	70
0117-0025	2017-07-06 17:00:00	81
0117-0025	2017-07-06 17:15:00	4
0117-0025	2017-07-06 17:30:00	6
0117-0025	2017-07-06 17:45:00	0
0117-0025	2017-07-06 18:00:00	95
0117-0025	2017-07-06 18:15:00	34
0117-0025	2017-07-06 18:30:00	0
0117-0025	2017-07-06 18:45:00	52
0117-0025	2017-07-06 19:00:00	75
0117-0025	2017-07-06 19:15:00	18
0117-0025	2017-07-06 19:30:00	140
0117-0025	2017-07-06 19:45:00	177
0117-0025	2017-07-06 20:00:00	10
0117-0025	2017-07-06 20:15:00	0
0117-0025	2017-07-06 20:30:00	0
0117-0025	2017-07-06 20:45:00	9
0117-0025	2017-07-06 21:00:00	0
0117-0025	2017-07-06 21:15:00	0
0117-0025	2017-07-06 21:30:00	0
0117-0025	2017-07-06 21:45:00	0
0117-0025	2017-07-06 22:00:00	0
0117-0025	2017-07-06 22:15:00	0
0117-0025	2017-07-06 22:30:00	0
0117-0025	2017-07-06 22:45:00	0
0117-0025	2017-07-06 23:00:00	0
0117-0025	2017-07-06 23:15:00	0
0117-0025	2017-07-06 23:30:00	0
0117-0025	2017-07-06 23:45:00	11
0117-0025	2017-07-07 00:00:00	0
0117-0025	2017-07-07 00:15:00	0
0117-0025	2017-07-07 00:30:00	0
0117-0025	2017-07-07 00:45:00	0
0117-0025	2017-07-07 01:00:00	0
0117-0025	2017-07-07 01:15:00	0
0117-0025	2017-07-07 01:30:00	0
0117-0025	2017-07-07 01:45:00	0
0117-0025	2017-07-07 02:00:00	0
0117-0025	2017-07-07 02:15:00	0
0117-0025	2017-07-07 02:30:00	0
0117-0025	2017-07-07 02:45:00	0
0117-0025	2017-07-07 03:00:00	0
0117-0025	2017-07-07 03:15:00	0
0117-0025	2017-07-07 03:30:00	0
0117-0025	2017-07-07 03:45:00	0
0117-0025	2017-07-07 04:00:00	0
0117-0025	2017-07-07 04:15:00	0
0117-0025	2017-07-07 04:30:00	16
0117-0025	2017-07-07 04:45:00	0
0117-0025	2017-07-07 05:00:00	0
0117-0025	2017-07-07 05:15:00	0
0117-0025	2017-07-07 05:30:00	0
0117-0025	2017-07-07 05:45:00	0
0117-0025	2017-07-07 06:00:00	25
0117-0025	2017-07-07 06:15:00	114
0117-0025	2017-07-07 06:30:00	276
0117-0025	2017-07-07 06:45:00	37
0117-0025	2017-07-07 07:00:00	574
0117-0025	2017-07-07 07:15:00	545
0117-0025	2017-07-07 07:30:00	274
0117-0025	2017-07-07 07:45:00	241
0117-0025	2017-07-07 08:00:00	166
0117-0025	2017-07-07 08:15:00	260
0117-0025	2017-07-07 08:30:00	66
0117-0025	2017-07-07 08:45:00	7
0117-0025	2017-07-07 09:00:00	85
0117-0025	2017-07-07 09:15:00	94
0117-0025	2017-07-07 09:30:00	40
0117-0025	2017-07-07 09:45:00	0
0117-0025	2017-07-07 10:00:00	423
0117-0025	2017-07-07 10:15:00	54
0117-0025	2017-07-07 10:30:00	11
0117-0025	2017-07-07 10:45:00	0
0117-0025	2017-07-07 11:00:00	63
0117-0025	2017-07-07 11:15:00	284
0117-0025	2017-07-07 11:30:00	167
0117-0025	2017-07-07 11:45:00	162
0117-0025	2017-07-07 12:00:00	339
0117-0025	2017-07-07 12:15:00	151
0117-0025	2017-07-07 12:30:00	32
0117-0025	2017-07-07 12:45:00	4
0117-0025	2017-07-07 13:00:00	16
0117-0025	2017-07-07 13:15:00	0
0117-0025	2017-07-07 13:30:00	16
0117-0025	2017-07-07 13:45:00	0
0117-0025	2017-07-07 14:00:00	0
0117-0025	2017-07-07 14:15:00	0
0117-0025	2017-07-07 14:30:00	0
0117-0025	2017-07-07 14:45:00	4
0117-0025	2017-07-07 15:00:00	0
0117-0025	2017-07-07 15:15:00	6
0117-0025	2017-07-07 15:30:00	195
0117-0025	2017-07-07 15:45:00	152
0117-0025	2017-07-07 16:00:00	178
0117-0025	2017-07-07 16:15:00	88
0117-0025	2017-07-07 16:30:00	0
0117-0025	2017-07-07 16:45:00	0
0117-0025	2017-07-07 17:00:00	88
0117-0025	2017-07-07 17:15:00	32
0117-0025	2017-07-07 17:30:00	9
0117-0025	2017-07-07 17:45:00	78
0117-0025	2017-07-07 18:00:00	33
0117-0025	2017-07-07 18:15:00	42
0117-0025	2017-07-07 18:30:00	166
0117-0025	2017-07-07 18:45:00	78
0117-0025	2017-07-07 19:00:00	104
0117-0025	2017-07-07 19:15:00	11
0117-0025	2017-07-07 19:30:00	0
0117-0025	2017-07-07 19:45:00	57
0117-0025	2017-07-07 20:00:00	34
0117-0025	2017-07-07 20:15:00	70
0117-0025	2017-07-07 20:30:00	0
0117-0025	2017-07-07 20:45:00	0
0117-0025	2017-07-07 21:00:00	0
0117-0025	2017-07-07 21:15:00	14
0117-0025	2017-07-07 21:30:00	0
0117-0025	2017-07-07 21:45:00	0
0117-0025	2017-07-07 22:00:00	0
0117-0025	2017-07-07 22:15:00	10
0117-0025	2017-07-07 22:30:00	0
0117-0025	2017-07-07 22:45:00	0
0117-0025	2017-07-07 23:00:00	0
0117-0025	2017-07-07 23:15:00	0
0117-0025	2017-07-07 23:30:00	0
0117-0025	2017-07-07 23:45:00	4
0117-0025	2017-07-08 00:00:00	0
0117-0025	2017-07-08 00:15:00	0
0117-0025	2017-07-08 00:30:00	0
0117-0025	2017-07-08 00:45:00	0
0117-0025	2017-07-08 01:00:00	0
0117-0025	2017-07-08 01:15:00	0
0117-0025	2017-07-08 01:30:00	0
0117-0025	2017-07-08 01:45:00	0
0117-0025	2017-07-08 02:00:00	0
0117-0025	2017-07-08 02:15:00	0
0117-0025	2017-07-08 02:30:00	20
0117-0025	2017-07-08 02:45:00	0
0117-0025	2017-07-08 03:00:00	13
0117-0025	2017-07-08 03:15:00	0
0117-0025	2017-07-08 03:30:00	32
0117-0025	2017-07-08 03:45:00	0
0117-0025	2017-07-08 04:00:00	0
0117-0025	2017-07-08 04:15:00	0
0117-0025	2017-07-08 04:30:00	0
0117-0025	2017-07-08 04:45:00	12
0117-0025	2017-07-08 05:00:00	13
0117-0025	2017-07-08 05:15:00	0
0117-0025	2017-07-08 05:30:00	30
0117-0025	2017-07-08 05:45:00	392
0117-0025	2017-07-08 06:00:00	68
0117-0025	2017-07-08 06:15:00	152
0117-0025	2017-07-08 06:30:00	40
0117-0025	2017-07-08 06:45:00	216
0117-0025	2017-07-08 07:00:00	9
0117-0025	2017-07-08 07:15:00	91
0117-0025	2017-07-08 07:30:00	616
0117-0025	2017-07-08 07:45:00	150
0117-0025	2017-07-08 08:00:00	24
0117-0025	2017-07-08 08:15:00	0
0117-0025	2017-07-08 08:30:00	507
0117-0025	2017-07-08 08:45:00	67
0117-0025	2017-07-08 09:00:00	106
0117-0025	2017-07-08 09:15:00	147
0117-0025	2017-07-08 09:30:00	190
0117-0025	2017-07-08 09:45:00	207
0117-0025	2017-07-08 10:00:00	351
0117-0025	2017-07-08 10:15:00	94
0117-0025	2017-07-08 10:30:00	167
0117-0025	2017-07-08 10:45:00	34
0117-0025	2017-07-08 11:00:00	15
0117-0025	2017-07-08 11:15:00	0
0117-0025	2017-07-08 11:30:00	93
0117-0025	2017-07-08 11:45:00	9
0117-0025	2017-07-08 12:00:00	0
0117-0025	2017-07-08 12:15:00	17
0117-0025	2017-07-08 12:30:00	280
0117-0025	2017-07-08 12:45:00	219
0117-0025	2017-07-08 13:00:00	0
0117-0025	2017-07-08 13:15:00	76
0117-0025	2017-07-08 13:30:00	48
0117-0025	2017-07-08 13:45:00	8
0117-0025	2017-07-08 14:00:00	64
0117-0025	2017-07-08 14:15:00	38
0117-0025	2017-07-08 14:30:00	57
0117-0025	2017-07-08 14:45:00	134
0117-0025	2017-07-08 15:00:00	0
0117-0025	2017-07-08 15:15:00	0
0117-0025	2017-07-08 15:30:00	0
0117-0025	2017-07-08 15:45:00	0
0117-0025	2017-07-08 16:00:00	0
0117-0025	2017-07-08 16:15:00	0
0117-0025	2017-07-08 16:30:00	0
0117-0025	2017-07-08 16:45:00	0
0117-0025	2017-07-08 17:00:00	0
0117-0025	2017-07-08 17:15:00	0
0117-0025	2017-07-08 17:30:00	73
0117-0025	2017-07-08 17:45:00	915
0117-0025	2017-07-08 18:00:00	0
0117-0025	2017-07-08 18:15:00	816
0117-0025	2017-07-08 18:30:00	133
0117-0025	2017-07-08 18:45:00	151
0117-0025	2017-07-08 19:00:00	88
0117-0025	2017-07-08 19:15:00	101
0117-0025	2017-07-08 19:30:00	0
0117-0025	2017-07-08 19:45:00	140
0117-0025	2017-07-08 20:00:00	52
0117-0025	2017-07-08 20:15:00	629
0117-0025	2017-07-08 20:30:00	633
0117-0025	2017-07-08 20:45:00	16
0117-0025	2017-07-08 21:00:00	0
0117-0025	2017-07-08 21:15:00	209
0117-0025	2017-07-08 21:30:00	106
0117-0025	2017-07-08 21:45:00	0
0117-0025	2017-07-08 22:00:00	728
0117-0025	2017-07-08 22:15:00	287
0117-0025	2017-07-08 22:30:00	23
0117-0025	2017-07-08 22:45:00	0
0117-0025	2017-07-08 23:00:00	0
0117-0025	2017-07-08 23:15:00	38
0117-0025	2017-07-08 23:30:00	0
0117-0025	2017-07-08 23:45:00	0
0117-0025	2017-07-09 00:00:00	28
0117-0025	2017-07-09 00:15:00	0
0117-0025	2017-07-09 00:30:00	21
0117-0025	2017-07-09 00:45:00	0
0117-0025	2017-07-09 01:00:00	15
0117-0025	2017-07-09 01:15:00	0
0117-0025	2017-07-09 01:30:00	0
0117-0025	2017-07-09 01:45:00	0
0117-0025	2017-07-09 02:00:00	0
0117-0025	2017-07-09 02:15:00	0
0117-0025	2017-07-09 02:30:00	0
0117-0025	2017-07-09 02:45:00	20
0117-0025	2017-07-09 03:00:00	0
0117-0025	2017-07-09 03:15:00	0
0117-0025	2017-07-09 03:30:00	0
0117-0025	2017-07-09 03:45:00	18
0117-0025	2017-07-09 04:00:00	0
0117-0025	2017-07-09 04:15:00	0
0117-0025	2017-07-09 04:30:00	0
0117-0025	2017-07-09 04:45:00	142
0117-0025	2017-07-09 05:00:00	0
0117-0025	2017-07-09 05:15:00	0
0117-0025	2017-07-09 05:30:00	0
0117-0025	2017-07-09 05:45:00	21
0117-0025	2017-07-09 06:00:00	0
0117-0025	2017-07-09 06:15:00	0
0117-0025	2017-07-09 06:30:00	0
0117-0025	2017-07-09 06:45:00	0
0117-0025	2017-07-09 07:00:00	0
0117-0025	2017-07-09 07:15:00	7
0117-0025	2017-07-09 07:30:00	0
0117-0025	2017-07-09 07:45:00	0
0117-0025	2017-07-09 08:00:00	273
0117-0025	2017-07-09 08:15:00	45
0117-0025	2017-07-09 08:30:00	33
0117-0025	2017-07-09 08:45:00	54
0117-0025	2017-07-09 09:00:00	87
0117-0025	2017-07-09 09:15:00	185
0117-0025	2017-07-09 09:30:00	185
0117-0025	2017-07-09 09:45:00	582
0117-0025	2017-07-09 10:00:00	180
0117-0025	2017-07-09 10:15:00	0
0117-0025	2017-07-09 10:30:00	264
0117-0025	2017-07-09 10:45:00	204
0117-0025	2017-07-09 11:00:00	116
0117-0025	2017-07-09 11:15:00	62
0117-0025	2017-07-09 11:30:00	123
0117-0025	2017-07-09 11:45:00	410
0117-0025	2017-07-09 12:00:00	79
0117-0025	2017-07-09 12:15:00	78
0117-0025	2017-07-09 12:30:00	0
0117-0025	2017-07-09 12:45:00	105
0117-0025	2017-07-09 13:00:00	181
0117-0025	2017-07-09 13:15:00	97
0117-0025	2017-07-09 13:30:00	208
0117-0025	2017-07-09 13:45:00	72
0117-0025	2017-07-09 14:00:00	11
0117-0025	2017-07-09 14:15:00	0
0117-0025	2017-07-09 14:30:00	0
0117-0025	2017-07-09 14:45:00	327
0117-0025	2017-07-09 15:00:00	94
0117-0025	2017-07-09 15:15:00	0
0117-0025	2017-07-09 15:30:00	0
0117-0025	2017-07-09 15:45:00	0
0117-0025	2017-07-09 16:00:00	8
0117-0025	2017-07-09 16:15:00	0
0117-0025	2017-07-09 16:30:00	285
0117-0025	2017-07-09 16:45:00	880
0117-0025	2017-07-09 17:00:00	50
0117-0025	2017-07-09 17:15:00	84
0117-0025	2017-07-09 17:30:00	137
0117-0025	2017-07-09 17:45:00	0
0117-0025	2017-07-09 18:00:00	181
0117-0025	2017-07-09 18:15:00	196
0117-0025	2017-07-09 18:30:00	17
0117-0025	2017-07-09 18:45:00	149
0117-0025	2017-07-09 19:00:00	157
0117-0025	2017-07-09 19:15:00	82
0117-0025	2017-07-09 19:30:00	0
0117-0025	2017-07-09 19:45:00	170
0117-0025	2017-07-09 20:00:00	11
0117-0025	2017-07-09 20:15:00	0
0117-0025	2017-07-09 20:30:00	73
0117-0025	2017-07-09 20:45:00	172
0117-0025	2017-07-09 21:00:00	80
0117-0025	2017-07-09 21:15:00	0
0117-0025	2017-07-09 21:30:00	0
0117-0025	2017-07-09 21:45:00	0
0117-0025	2017-07-09 22:00:00	0
0117-0025	2017-07-09 22:15:00	0
0117-0025	2017-07-09 22:30:00	0
0117-0025	2017-07-09 22:45:00	0
0117-0025	2017-07-09 23:00:00	0
0117-0025	2017-07-09 23:15:00	0
0117-0025	2017-07-09 23:30:00	0
0117-0025	2017-07-09 23:45:00	0
0117-0025	2017-07-10 00:00:00	0
0117-0025	2017-07-10 00:15:00	0
0117-0025	2017-07-10 00:30:00	0
0117-0025	2017-07-10 00:45:00	0
0117-0025	2017-07-10 01:00:00	0
0117-0025	2017-07-10 01:15:00	0
0117-0025	2017-07-10 01:30:00	0
0117-0025	2017-07-10 01:45:00	0
0117-0025	2017-07-10 02:00:00	0
0117-0025	2017-07-10 02:15:00	0
0117-0025	2017-07-10 02:30:00	0
0117-0025	2017-07-10 02:45:00	0
0117-0025	2017-07-10 03:00:00	0
0117-0025	2017-07-10 03:15:00	0
0117-0025	2017-07-10 03:30:00	0
0117-0025	2017-07-10 03:45:00	0
0117-0025	2017-07-10 04:00:00	0
0117-0025	2017-07-10 04:15:00	0
0117-0025	2017-07-10 04:30:00	0
0117-0025	2017-07-10 04:45:00	0
0117-0025	2017-07-10 05:00:00	0
0117-0025	2017-07-10 05:15:00	0
0117-0025	2017-07-10 05:30:00	0
0117-0025	2017-07-10 05:45:00	0
0117-0025	2017-07-10 06:00:00	0
0117-0025	2017-07-10 06:15:00	0
0117-0025	2017-07-10 06:30:00	0
0117-0025	2017-07-10 06:45:00	0
0117-0025	2017-07-10 07:00:00	0
0117-0025	2017-07-10 07:15:00	0
0117-0025	2017-07-10 07:30:00	0
0117-0025	2017-07-10 07:45:00	0
0117-0025	2017-07-10 08:00:00	0
0117-0025	2017-07-10 08:15:00	0
0117-0025	2017-07-10 08:30:00	0
0117-0025	2017-07-10 08:45:00	0
0117-0025	2017-07-10 09:00:00	0
0117-0025	2017-07-10 09:15:00	0
0117-0025	2017-07-10 09:30:00	0
0117-0025	2017-07-10 09:45:00	0
0117-0025	2017-07-10 10:00:00	0
0117-0025	2017-07-10 10:15:00	0
0117-0025	2017-07-10 10:30:00	0
0117-0025	2017-07-10 10:45:00	0
0117-0025	2017-07-10 11:00:00	0
0117-0025	2017-07-10 11:15:00	0
0117-0025	2017-07-10 11:30:00	0
0117-0025	2017-07-10 11:45:00	0
0117-0025	2017-07-10 12:00:00	0
0117-0025	2017-07-10 12:15:00	0
0117-0025	2017-07-10 12:30:00	0
0117-0025	2017-07-10 12:45:00	0
0117-0025	2017-07-10 13:00:00	0
0117-0025	2017-07-10 13:15:00	0
0117-0025	2017-07-10 13:30:00	0
0117-0025	2017-07-10 13:45:00	0
0117-0025	2017-07-10 14:00:00	0
0117-0025	2017-07-10 14:15:00	0
0117-0025	2017-07-10 14:30:00	0
0117-0025	2017-07-10 14:45:00	0
0117-0025	2017-07-10 15:00:00	0
0117-0025	2017-07-10 15:15:00	0
0117-0025	2017-07-10 15:30:00	0
0117-0025	2017-07-10 15:45:00	0
0117-0025	2017-07-10 16:00:00	0
0117-0025	2017-07-10 16:15:00	0
0117-0025	2017-07-10 16:30:00	0
0117-0025	2017-07-10 16:45:00	0
0117-0025	2017-07-10 17:00:00	0
0117-0025	2017-07-10 17:15:00	0
0117-0025	2017-07-10 17:30:00	0
0117-0025	2017-07-10 17:45:00	0
0117-0025	2017-07-10 18:00:00	0
0117-0025	2017-07-10 18:15:00	0
0117-0025	2017-07-10 18:30:00	0
0117-0025	2017-07-10 18:45:00	0
0117-0025	2017-07-10 19:00:00	0
0117-0025	2017-07-10 19:15:00	0
0117-0025	2017-07-10 19:30:00	0
0117-0025	2017-07-10 19:45:00	0
0117-0025	2017-07-10 20:00:00	0
0117-0025	2017-07-10 20:15:00	0
0117-0025	2017-07-10 20:30:00	0
0117-0025	2017-07-10 20:45:00	0
0117-0025	2017-07-10 21:00:00	0
0117-0025	2017-07-10 21:15:00	0
0117-0025	2017-07-10 21:30:00	0
0117-0025	2017-07-10 21:45:00	0
0117-0025	2017-07-10 22:00:00	0
0117-0025	2017-07-10 22:15:00	0
0117-0025	2017-07-10 22:30:00	0
0117-0025	2017-07-10 22:45:00	0
0117-0025	2017-07-10 23:00:00	0
0117-0025	2017-07-10 23:15:00	0
0117-0025	2017-07-10 23:30:00	0
0117-0025	2017-07-10 23:45:00	0
0117-0025	2017-07-11 00:00:00	0
0117-0025	2017-07-11 00:15:00	0
0117-0025	2017-07-11 00:30:00	0
0117-0025	2017-07-11 00:45:00	0
0117-0025	2017-07-11 01:00:00	0
0117-0025	2017-07-11 01:15:00	0
0117-0025	2017-07-11 01:30:00	0
0117-0025	2017-07-11 01:45:00	0
0117-0025	2017-07-11 02:00:00	0
0117-0025	2017-07-11 02:15:00	0
0117-0025	2017-07-11 02:30:00	0
0117-0025	2017-07-11 02:45:00	0
0117-0025	2017-07-11 03:00:00	0
0117-0025	2017-07-11 03:15:00	0
0117-0025	2017-07-11 03:30:00	0
0117-0025	2017-07-11 03:45:00	0
0117-0025	2017-07-11 04:00:00	0
0117-0025	2017-07-11 04:15:00	0
0117-0025	2017-07-11 04:30:00	0
0117-0025	2017-07-11 04:45:00	0
0117-0025	2017-07-11 05:00:00	0
0117-0025	2017-07-11 05:15:00	0
0117-0025	2017-07-11 05:30:00	0
0117-0025	2017-07-11 05:45:00	0
0117-0025	2017-07-11 06:00:00	0
0117-0025	2017-07-11 06:15:00	0
0117-0025	2017-07-11 06:30:00	101
0117-0025	2017-07-11 06:45:00	79
0117-0025	2017-07-11 07:00:00	14
0117-0025	2017-07-11 07:15:00	18
0117-0025	2017-07-11 07:30:00	11
0117-0025	2017-07-11 07:45:00	16
0117-0025	2017-07-11 08:00:00	0
0117-0025	2017-07-11 08:15:00	0
0117-0025	2017-07-11 08:30:00	0
0117-0025	2017-07-11 08:45:00	0
0117-0025	2017-07-11 09:00:00	0
0117-0025	2017-07-11 09:15:00	0
0117-0025	2017-07-11 09:30:00	0
0117-0025	2017-07-11 09:45:00	0
0117-0025	2017-07-11 10:00:00	0
0117-0025	2017-07-11 10:15:00	0
0117-0025	2017-07-11 10:30:00	0
0117-0025	2017-07-11 10:45:00	0
0117-0025	2017-07-11 11:00:00	0
0117-0025	2017-07-11 11:15:00	0
0117-0025	2017-07-11 11:30:00	0
0117-0025	2017-07-11 11:45:00	0
0117-0025	2017-07-11 12:00:00	0
0117-0025	2017-07-11 12:15:00	0
0117-0025	2017-07-11 12:30:00	0
0117-0025	2017-07-11 12:45:00	0
0117-0025	2017-07-11 13:00:00	0
0117-0025	2017-07-11 13:15:00	0
0117-0025	2017-07-11 13:30:00	0
0117-0025	2017-07-11 13:45:00	0
0117-0025	2017-07-11 14:00:00	6
0117-0025	2017-07-11 14:15:00	0
0117-0025	2017-07-11 14:30:00	13
0117-0025	2017-07-11 14:45:00	396
0117-0025	2017-07-11 15:00:00	23
0117-0025	2017-07-11 15:15:00	0
0117-0025	2017-07-11 15:30:00	0
0117-0025	2017-07-11 15:45:00	0
0117-0025	2017-07-11 16:00:00	0
0117-0025	2017-07-11 16:15:00	0
0117-0025	2017-07-11 16:30:00	0
0117-0025	2017-07-11 16:45:00	0
0117-0025	2017-07-11 17:00:00	0
0117-0025	2017-07-11 17:15:00	0
0117-0025	2017-07-11 17:30:00	0
0117-0025	2017-07-11 17:45:00	0
0117-0025	2017-07-11 18:00:00	0
0117-0025	2017-07-11 18:15:00	0
0117-0025	2017-07-11 18:30:00	0
0117-0025	2017-07-11 18:45:00	0
0117-0025	2017-07-11 19:00:00	0
0117-0025	2017-07-11 19:15:00	0
0117-0025	2017-07-11 19:30:00	0
0117-0025	2017-07-11 19:45:00	0
0117-0025	2017-07-11 20:00:00	0
0117-0025	2017-07-11 20:15:00	0
0117-0025	2017-07-11 20:30:00	0
0117-0025	2017-07-11 20:45:00	0
0117-0025	2017-07-11 21:00:00	0
0117-0025	2017-07-11 21:15:00	0
0117-0025	2017-07-11 21:30:00	0
0117-0025	2017-07-11 21:45:00	0
0117-0025	2017-07-11 22:00:00	0
0117-0025	2017-07-11 22:15:00	0
0117-0025	2017-07-11 22:30:00	0
0117-0025	2017-07-11 22:45:00	0
0117-0025	2017-07-11 23:00:00	0
0117-0025	2017-07-11 23:15:00	0
0117-0025	2017-07-11 23:30:00	0
0117-0025	2017-07-11 23:45:00	0
