## Supplementary Data 2 for "Digital phenotyping by consumer wearables identifies sleep-associated markers of cardiovascular disease risk and biological aging": ActivityTable_0117-0026-NHC.tsv

0117-0026	2017-03-27 00:00:00	0
0117-0026	2017-03-27 00:15:00	0
0117-0026	2017-03-27 00:30:00	0
0117-0026	2017-03-27 00:45:00	0
0117-0026	2017-03-27 01:00:00	0
0117-0026	2017-03-27 01:15:00	0
0117-0026	2017-03-27 01:30:00	0
0117-0026	2017-03-27 01:45:00	0
0117-0026	2017-03-27 02:00:00	0
0117-0026	2017-03-27 02:15:00	0
0117-0026	2017-03-27 02:30:00	0
0117-0026	2017-03-27 02:45:00	0
0117-0026	2017-03-27 03:00:00	0
0117-0026	2017-03-27 03:15:00	0
0117-0026	2017-03-27 03:30:00	0
0117-0026	2017-03-27 03:45:00	0
0117-0026	2017-03-27 04:00:00	0
0117-0026	2017-03-27 04:15:00	0
0117-0026	2017-03-27 04:30:00	0
0117-0026	2017-03-27 04:45:00	0
0117-0026	2017-03-27 05:00:00	0
0117-0026	2017-03-27 05:15:00	0
0117-0026	2017-03-27 05:30:00	0
0117-0026	2017-03-27 05:45:00	0
0117-0026	2017-03-27 06:00:00	0
0117-0026	2017-03-27 06:15:00	0
0117-0026	2017-03-27 06:30:00	0
0117-0026	2017-03-27 06:45:00	0
0117-0026	2017-03-27 07:00:00	0
0117-0026	2017-03-27 07:15:00	0
0117-0026	2017-03-27 07:30:00	0
0117-0026	2017-03-27 07:45:00	0
0117-0026	2017-03-27 08:00:00	0
0117-0026	2017-03-27 08:15:00	0
0117-0026	2017-03-27 08:30:00	0
0117-0026	2017-03-27 08:45:00	0
0117-0026	2017-03-27 09:00:00	0
0117-0026	2017-03-27 09:15:00	0
0117-0026	2017-03-27 09:30:00	0
0117-0026	2017-03-27 09:45:00	0
0117-0026	2017-03-27 10:00:00	0
0117-0026	2017-03-27 10:15:00	0
0117-0026	2017-03-27 10:30:00	0
0117-0026	2017-03-27 10:45:00	84
0117-0026	2017-03-27 11:00:00	163
0117-0026	2017-03-27 11:15:00	9
0117-0026	2017-03-27 11:30:00	131
0117-0026	2017-03-27 11:45:00	8
0117-0026	2017-03-27 12:00:00	0
0117-0026	2017-03-27 12:15:00	0
0117-0026	2017-03-27 12:30:00	25
0117-0026	2017-03-27 12:45:00	29
0117-0026	2017-03-27 13:00:00	7
0117-0026	2017-03-27 13:15:00	0
0117-0026	2017-03-27 13:30:00	22
0117-0026	2017-03-27 13:45:00	16
0117-0026	2017-03-27 14:00:00	20
0117-0026	2017-03-27 14:15:00	52
0117-0026	2017-03-27 14:30:00	305
0117-0026	2017-03-27 14:45:00	6
0117-0026	2017-03-27 15:00:00	0
0117-0026	2017-03-27 15:15:00	84
0117-0026	2017-03-27 15:30:00	29
0117-0026	2017-03-27 15:45:00	9
0117-0026	2017-03-27 16:00:00	64
0117-0026	2017-03-27 16:15:00	26
0117-0026	2017-03-27 16:30:00	136
0117-0026	2017-03-27 16:45:00	48
0117-0026	2017-03-27 17:00:00	60
0117-0026	2017-03-27 17:15:00	246
0117-0026	2017-03-27 17:30:00	0
0117-0026	2017-03-27 17:45:00	65
0117-0026	2017-03-27 18:00:00	71
0117-0026	2017-03-27 18:15:00	36
0117-0026	2017-03-27 18:30:00	31
0117-0026	2017-03-27 18:45:00	771
0117-0026	2017-03-27 19:00:00	169
0117-0026	2017-03-27 19:15:00	20
0117-0026	2017-03-27 19:30:00	0
0117-0026	2017-03-27 19:45:00	247
0117-0026	2017-03-27 20:00:00	360
0117-0026	2017-03-27 20:15:00	431
0117-0026	2017-03-27 20:30:00	250
0117-0026	2017-03-27 20:45:00	40
0117-0026	2017-03-27 21:00:00	8
0117-0026	2017-03-27 21:15:00	18
0117-0026	2017-03-27 21:30:00	51
0117-0026	2017-03-27 21:45:00	314
0117-0026	2017-03-27 22:00:00	0
0117-0026	2017-03-27 22:15:00	48
0117-0026	2017-03-27 22:30:00	13
0117-0026	2017-03-27 22:45:00	0
0117-0026	2017-03-27 23:00:00	0
0117-0026	2017-03-27 23:15:00	42
0117-0026	2017-03-27 23:30:00	0
0117-0026	2017-03-27 23:45:00	33
0117-0026	2017-03-28 00:00:00	127
0117-0026	2017-03-28 00:15:00	9
0117-0026	2017-03-28 00:30:00	0
0117-0026	2017-03-28 00:45:00	0
0117-0026	2017-03-28 01:00:00	0
0117-0026	2017-03-28 01:15:00	0
0117-0026	2017-03-28 01:30:00	0
0117-0026	2017-03-28 01:45:00	0
0117-0026	2017-03-28 02:00:00	0
0117-0026	2017-03-28 02:15:00	0
0117-0026	2017-03-28 02:30:00	0
0117-0026	2017-03-28 02:45:00	0
0117-0026	2017-03-28 03:00:00	0
0117-0026	2017-03-28 03:15:00	0
0117-0026	2017-03-28 03:30:00	0
0117-0026	2017-03-28 03:45:00	0
0117-0026	2017-03-28 04:00:00	0
0117-0026	2017-03-28 04:15:00	0
0117-0026	2017-03-28 04:30:00	0
0117-0026	2017-03-28 04:45:00	0
0117-0026	2017-03-28 05:00:00	6
0117-0026	2017-03-28 05:15:00	0
0117-0026	2017-03-28 05:30:00	0
0117-0026	2017-03-28 05:45:00	23
0117-0026	2017-03-28 06:00:00	0
0117-0026	2017-03-28 06:15:00	0
0117-0026	2017-03-28 06:30:00	0
0117-0026	2017-03-28 06:45:00	4
0117-0026	2017-03-28 07:00:00	0
0117-0026	2017-03-28 07:15:00	154
0117-0026	2017-03-28 07:30:00	238
0117-0026	2017-03-28 07:45:00	359
0117-0026	2017-03-28 08:00:00	366
0117-0026	2017-03-28 08:15:00	80
0117-0026	2017-03-28 08:30:00	52
0117-0026	2017-03-28 08:45:00	118
0117-0026	2017-03-28 09:00:00	0
0117-0026	2017-03-28 09:15:00	282
0117-0026	2017-03-28 09:30:00	87
0117-0026	2017-03-28 09:45:00	45
0117-0026	2017-03-28 10:00:00	12
0117-0026	2017-03-28 10:15:00	18
0117-0026	2017-03-28 10:30:00	81
0117-0026	2017-03-28 10:45:00	150
0117-0026	2017-03-28 11:00:00	96
0117-0026	2017-03-28 11:15:00	62
0117-0026	2017-03-28 11:30:00	112
0117-0026	2017-03-28 11:45:00	234
0117-0026	2017-03-28 12:00:00	46
0117-0026	2017-03-28 12:15:00	0
0117-0026	2017-03-28 12:30:00	0
0117-0026	2017-03-28 12:45:00	855
0117-0026	2017-03-28 13:00:00	8
0117-0026	2017-03-28 13:15:00	7
0117-0026	2017-03-28 13:30:00	107
0117-0026	2017-03-28 13:45:00	645
0117-0026	2017-03-28 14:00:00	51
0117-0026	2017-03-28 14:15:00	258
0117-0026	2017-03-28 14:30:00	227
0117-0026	2017-03-28 14:45:00	304
0117-0026	2017-03-28 15:00:00	6
0117-0026	2017-03-28 15:15:00	59
0117-0026	2017-03-28 15:30:00	0
0117-0026	2017-03-28 15:45:00	232
0117-0026	2017-03-28 16:00:00	30
0117-0026	2017-03-28 16:15:00	9
0117-0026	2017-03-28 16:30:00	65
0117-0026	2017-03-28 16:45:00	249
0117-0026	2017-03-28 17:00:00	23
0117-0026	2017-03-28 17:15:00	67
0117-0026	2017-03-28 17:30:00	26
0117-0026	2017-03-28 17:45:00	126
0117-0026	2017-03-28 18:00:00	51
0117-0026	2017-03-28 18:15:00	161
0117-0026	2017-03-28 18:30:00	843
0117-0026	2017-03-28 18:45:00	68
0117-0026	2017-03-28 19:00:00	145
0117-0026	2017-03-28 19:15:00	211
0117-0026	2017-03-28 19:30:00	109
0117-0026	2017-03-28 19:45:00	412
0117-0026	2017-03-28 20:00:00	169
0117-0026	2017-03-28 20:15:00	0
0117-0026	2017-03-28 20:30:00	11
0117-0026	2017-03-28 20:45:00	0
0117-0026	2017-03-28 21:00:00	0
0117-0026	2017-03-28 21:15:00	0
0117-0026	2017-03-28 21:30:00	121
0117-0026	2017-03-28 21:45:00	62
0117-0026	2017-03-28 22:00:00	0
0117-0026	2017-03-28 22:15:00	0
0117-0026	2017-03-28 22:30:00	0
0117-0026	2017-03-28 22:45:00	0
0117-0026	2017-03-28 23:00:00	0
0117-0026	2017-03-28 23:15:00	15
0117-0026	2017-03-28 23:30:00	5
0117-0026	2017-03-28 23:45:00	155
0117-0026	2017-03-29 00:00:00	0
0117-0026	2017-03-29 00:15:00	0
0117-0026	2017-03-29 00:30:00	0
0117-0026	2017-03-29 00:45:00	0
0117-0026	2017-03-29 01:00:00	0
0117-0026	2017-03-29 01:15:00	0
0117-0026	2017-03-29 01:30:00	0
0117-0026	2017-03-29 01:45:00	0
0117-0026	2017-03-29 02:00:00	0
0117-0026	2017-03-29 02:15:00	0
0117-0026	2017-03-29 02:30:00	0
0117-0026	2017-03-29 02:45:00	0
0117-0026	2017-03-29 03:00:00	0
0117-0026	2017-03-29 03:15:00	0
0117-0026	2017-03-29 03:30:00	0
0117-0026	2017-03-29 03:45:00	0
0117-0026	2017-03-29 04:00:00	4
0117-0026	2017-03-29 04:15:00	0
0117-0026	2017-03-29 04:30:00	0
0117-0026	2017-03-29 04:45:00	0
0117-0026	2017-03-29 05:00:00	0
0117-0026	2017-03-29 05:15:00	0
0117-0026	2017-03-29 05:30:00	0
0117-0026	2017-03-29 05:45:00	0
0117-0026	2017-03-29 06:00:00	0
0117-0026	2017-03-29 06:15:00	15
0117-0026	2017-03-29 06:30:00	0
0117-0026	2017-03-29 06:45:00	0
0117-0026	2017-03-29 07:00:00	0
0117-0026	2017-03-29 07:15:00	0
0117-0026	2017-03-29 07:30:00	132
0117-0026	2017-03-29 07:45:00	11
0117-0026	2017-03-29 08:00:00	232
0117-0026	2017-03-29 08:15:00	316
0117-0026	2017-03-29 08:30:00	65
0117-0026	2017-03-29 08:45:00	56
0117-0026	2017-03-29 09:00:00	188
0117-0026	2017-03-29 09:15:00	0
0117-0026	2017-03-29 09:30:00	118
0117-0026	2017-03-29 09:45:00	271
0117-0026	2017-03-29 10:00:00	226
0117-0026	2017-03-29 10:15:00	40
0117-0026	2017-03-29 10:30:00	0
0117-0026	2017-03-29 10:45:00	22
0117-0026	2017-03-29 11:00:00	4
0117-0026	2017-03-29 11:15:00	126
0117-0026	2017-03-29 11:30:00	114
0117-0026	2017-03-29 11:45:00	0
0117-0026	2017-03-29 12:00:00	5
0117-0026	2017-03-29 12:15:00	11
0117-0026	2017-03-29 12:30:00	18
0117-0026	2017-03-29 12:45:00	18
0117-0026	2017-03-29 13:00:00	39
0117-0026	2017-03-29 13:15:00	19
0117-0026	2017-03-29 13:30:00	750
0117-0026	2017-03-29 13:45:00	38
0117-0026	2017-03-29 14:00:00	0
0117-0026	2017-03-29 14:15:00	0
0117-0026	2017-03-29 14:30:00	655
0117-0026	2017-03-29 14:45:00	160
0117-0026	2017-03-29 15:00:00	47
0117-0026	2017-03-29 15:15:00	83
0117-0026	2017-03-29 15:30:00	32
0117-0026	2017-03-29 15:45:00	171
0117-0026	2017-03-29 16:00:00	79
0117-0026	2017-03-29 16:15:00	117
0117-0026	2017-03-29 16:30:00	177
0117-0026	2017-03-29 16:45:00	52
0117-0026	2017-03-29 17:00:00	20
0117-0026	2017-03-29 17:15:00	12
0117-0026	2017-03-29 17:30:00	26
0117-0026	2017-03-29 17:45:00	0
0117-0026	2017-03-29 18:00:00	78
0117-0026	2017-03-29 18:15:00	619
0117-0026	2017-03-29 18:30:00	214
0117-0026	2017-03-29 18:45:00	34
0117-0026	2017-03-29 19:00:00	0
0117-0026	2017-03-29 19:15:00	50
0117-0026	2017-03-29 19:30:00	196
0117-0026	2017-03-29 19:45:00	397
0117-0026	2017-03-29 20:00:00	165
0117-0026	2017-03-29 20:15:00	27
0117-0026	2017-03-29 20:30:00	64
0117-0026	2017-03-29 20:45:00	0
0117-0026	2017-03-29 21:00:00	0
0117-0026	2017-03-29 21:15:00	7
0117-0026	2017-03-29 21:30:00	0
0117-0026	2017-03-29 21:45:00	8
0117-0026	2017-03-29 22:00:00	95
0117-0026	2017-03-29 22:15:00	11
0117-0026	2017-03-29 22:30:00	146
0117-0026	2017-03-29 22:45:00	0
0117-0026	2017-03-29 23:00:00	0
0117-0026	2017-03-29 23:15:00	37
0117-0026	2017-03-29 23:30:00	110
0117-0026	2017-03-29 23:45:00	160
0117-0026	2017-03-30 00:00:00	0
0117-0026	2017-03-30 00:15:00	0
0117-0026	2017-03-30 00:30:00	0
0117-0026	2017-03-30 00:45:00	0
0117-0026	2017-03-30 01:00:00	0
0117-0026	2017-03-30 01:15:00	0
0117-0026	2017-03-30 01:30:00	0
0117-0026	2017-03-30 01:45:00	0
0117-0026	2017-03-30 02:00:00	0
0117-0026	2017-03-30 02:15:00	0
0117-0026	2017-03-30 02:30:00	0
0117-0026	2017-03-30 02:45:00	0
0117-0026	2017-03-30 03:00:00	0
0117-0026	2017-03-30 03:15:00	0
0117-0026	2017-03-30 03:30:00	0
0117-0026	2017-03-30 03:45:00	0
0117-0026	2017-03-30 04:00:00	0
0117-0026	2017-03-30 04:15:00	0
0117-0026	2017-03-30 04:30:00	0
0117-0026	2017-03-30 04:45:00	0
0117-0026	2017-03-30 05:00:00	0
0117-0026	2017-03-30 05:15:00	5
0117-0026	2017-03-30 05:30:00	0
0117-0026	2017-03-30 05:45:00	0
0117-0026	2017-03-30 06:00:00	0
0117-0026	2017-03-30 06:15:00	0
0117-0026	2017-03-30 06:30:00	8
0117-0026	2017-03-30 06:45:00	24
0117-0026	2017-03-30 07:00:00	0
0117-0026	2017-03-30 07:15:00	170
0117-0026	2017-03-30 07:30:00	365
0117-0026	2017-03-30 07:45:00	362
0117-0026	2017-03-30 08:00:00	306
0117-0026	2017-03-30 08:15:00	128
0117-0026	2017-03-30 08:30:00	93
0117-0026	2017-03-30 08:45:00	129
0117-0026	2017-03-30 09:00:00	45
0117-0026	2017-03-30 09:15:00	164
0117-0026	2017-03-30 09:30:00	42
0117-0026	2017-03-30 09:45:00	42
0117-0026	2017-03-30 10:00:00	98
0117-0026	2017-03-30 10:15:00	187
0117-0026	2017-03-30 10:30:00	390
0117-0026	2017-03-30 10:45:00	111
0117-0026	2017-03-30 11:00:00	90
0117-0026	2017-03-30 11:15:00	43
0117-0026	2017-03-30 11:30:00	23
0117-0026	2017-03-30 11:45:00	153
0117-0026	2017-03-30 12:00:00	51
0117-0026	2017-03-30 12:15:00	21
0117-0026	2017-03-30 12:30:00	110
0117-0026	2017-03-30 12:45:00	938
0117-0026	2017-03-30 13:00:00	0
0117-0026	2017-03-30 13:15:00	0
0117-0026	2017-03-30 13:30:00	0
0117-0026	2017-03-30 13:45:00	131
0117-0026	2017-03-30 14:00:00	766
0117-0026	2017-03-30 14:15:00	68
0117-0026	2017-03-30 14:30:00	301
0117-0026	2017-03-30 14:45:00	112
0117-0026	2017-03-30 15:00:00	141
0117-0026	2017-03-30 15:15:00	241
0117-0026	2017-03-30 15:30:00	280
0117-0026	2017-03-30 15:45:00	141
0117-0026	2017-03-30 16:00:00	266
0117-0026	2017-03-30 16:15:00	139
0117-0026	2017-03-30 16:30:00	190
0117-0026	2017-03-30 16:45:00	42
0117-0026	2017-03-30 17:00:00	31
0117-0026	2017-03-30 17:15:00	36
0117-0026	2017-03-30 17:30:00	76
0117-0026	2017-03-30 17:45:00	160
0117-0026	2017-03-30 18:00:00	98
0117-0026	2017-03-30 18:15:00	0
0117-0026	2017-03-30 18:30:00	0
0117-0026	2017-03-30 18:45:00	0
0117-0026	2017-03-30 19:00:00	0
0117-0026	2017-03-30 19:15:00	490
0117-0026	2017-03-30 19:30:00	384
0117-0026	2017-03-30 19:45:00	383
0117-0026	2017-03-30 20:00:00	351
0117-0026	2017-03-30 20:15:00	280
0117-0026	2017-03-30 20:30:00	138
0117-0026	2017-03-30 20:45:00	373
0117-0026	2017-03-30 21:00:00	0
0117-0026	2017-03-30 21:15:00	384
0117-0026	2017-03-30 21:30:00	278
0117-0026	2017-03-30 21:45:00	241
0117-0026	2017-03-30 22:00:00	0
0117-0026	2017-03-30 22:15:00	18
0117-0026	2017-03-30 22:30:00	7
0117-0026	2017-03-30 22:45:00	230
0117-0026	2017-03-30 23:00:00	0
0117-0026	2017-03-30 23:15:00	0
0117-0026	2017-03-30 23:30:00	105
0117-0026	2017-03-30 23:45:00	0
0117-0026	2017-03-31 00:00:00	0
0117-0026	2017-03-31 00:15:00	0
0117-0026	2017-03-31 00:30:00	0
0117-0026	2017-03-31 00:45:00	0
0117-0026	2017-03-31 01:00:00	0
0117-0026	2017-03-31 01:15:00	0
0117-0026	2017-03-31 01:30:00	0
0117-0026	2017-03-31 01:45:00	0
0117-0026	2017-03-31 02:00:00	0
0117-0026	2017-03-31 02:15:00	0
0117-0026	2017-03-31 02:30:00	7
0117-0026	2017-03-31 02:45:00	0
0117-0026	2017-03-31 03:00:00	0
0117-0026	2017-03-31 03:15:00	0
0117-0026	2017-03-31 03:30:00	0
0117-0026	2017-03-31 03:45:00	0
0117-0026	2017-03-31 04:00:00	0
0117-0026	2017-03-31 04:15:00	10
0117-0026	2017-03-31 04:30:00	8
0117-0026	2017-03-31 04:45:00	0
0117-0026	2017-03-31 05:00:00	0
0117-0026	2017-03-31 05:15:00	0
0117-0026	2017-03-31 05:30:00	0
0117-0026	2017-03-31 05:45:00	0
0117-0026	2017-03-31 06:00:00	6
0117-0026	2017-03-31 06:15:00	0
0117-0026	2017-03-31 06:30:00	0
0117-0026	2017-03-31 06:45:00	0
0117-0026	2017-03-31 07:00:00	17
0117-0026	2017-03-31 07:15:00	0
0117-0026	2017-03-31 07:30:00	0
0117-0026	2017-03-31 07:45:00	215
0117-0026	2017-03-31 08:00:00	434
0117-0026	2017-03-31 08:15:00	327
0117-0026	2017-03-31 08:30:00	72
0117-0026	2017-03-31 08:45:00	109
0117-0026	2017-03-31 09:00:00	58
0117-0026	2017-03-31 09:15:00	77
0117-0026	2017-03-31 09:30:00	281
0117-0026	2017-03-31 09:45:00	33
0117-0026	2017-03-31 10:00:00	27
0117-0026	2017-03-31 10:15:00	42
0117-0026	2017-03-31 10:30:00	435
0117-0026	2017-03-31 10:45:00	272
0117-0026	2017-03-31 11:00:00	100
0117-0026	2017-03-31 11:15:00	108
0117-0026	2017-03-31 11:30:00	47
0117-0026	2017-03-31 11:45:00	445
0117-0026	2017-03-31 12:00:00	75
0117-0026	2017-03-31 12:15:00	36
0117-0026	2017-03-31 12:30:00	313
0117-0026	2017-03-31 12:45:00	322
0117-0026	2017-03-31 13:00:00	713
0117-0026	2017-03-31 13:15:00	281
0117-0026	2017-03-31 13:30:00	24
0117-0026	2017-03-31 13:45:00	142
0117-0026	2017-03-31 14:00:00	41
0117-0026	2017-03-31 14:15:00	12
0117-0026	2017-03-31 14:30:00	178
0117-0026	2017-03-31 14:45:00	836
0117-0026	2017-03-31 15:00:00	73
0117-0026	2017-03-31 15:15:00	46
0117-0026	2017-03-31 15:30:00	129
0117-0026	2017-03-31 15:45:00	299
0117-0026	2017-03-31 16:00:00	21
0117-0026	2017-03-31 16:15:00	215
0117-0026	2017-03-31 16:30:00	72
0117-0026	2017-03-31 16:45:00	126
0117-0026	2017-03-31 17:00:00	7
0117-0026	2017-03-31 17:15:00	0
0117-0026	2017-03-31 17:30:00	245
0117-0026	2017-03-31 17:45:00	540
0117-0026	2017-03-31 18:00:00	573
0117-0026	2017-03-31 18:15:00	8
0117-0026	2017-03-31 18:30:00	1092
0117-0026	2017-03-31 18:45:00	135
0117-0026	2017-03-31 19:00:00	0
0117-0026	2017-03-31 19:15:00	0
0117-0026	2017-03-31 19:30:00	0
0117-0026	2017-03-31 19:45:00	0
0117-0026	2017-03-31 20:00:00	0
0117-0026	2017-03-31 20:15:00	0
0117-0026	2017-03-31 20:30:00	0
0117-0026	2017-03-31 20:45:00	0
0117-0026	2017-03-31 21:00:00	0
0117-0026	2017-03-31 21:15:00	0
0117-0026	2017-03-31 21:30:00	0
0117-0026	2017-03-31 21:45:00	0
0117-0026	2017-03-31 22:00:00	0
0117-0026	2017-03-31 22:15:00	0
0117-0026	2017-03-31 22:30:00	0
0117-0026	2017-03-31 22:45:00	0
0117-0026	2017-03-31 23:00:00	0
0117-0026	2017-03-31 23:15:00	0
0117-0026	2017-03-31 23:30:00	0
0117-0026	2017-03-31 23:45:00	0
