## Supplementary Data 2 for "Digital phenotyping by consumer wearables identifies sleep-associated markers of cardiovascular disease risk and biological aging": ActivityTable_0117-0039-NHC.tsv

0117-0039	2017-05-15 00:00:00	0
0117-0039	2017-05-15 00:15:00	0
0117-0039	2017-05-15 00:30:00	0
0117-0039	2017-05-15 00:45:00	0
0117-0039	2017-05-15 01:00:00	0
0117-0039	2017-05-15 01:15:00	0
0117-0039	2017-05-15 01:30:00	0
0117-0039	2017-05-15 01:45:00	0
0117-0039	2017-05-15 02:00:00	0
0117-0039	2017-05-15 02:15:00	0
0117-0039	2017-05-15 02:30:00	0
0117-0039	2017-05-15 02:45:00	0
0117-0039	2017-05-15 03:00:00	0
0117-0039	2017-05-15 03:15:00	0
0117-0039	2017-05-15 03:30:00	0
0117-0039	2017-05-15 03:45:00	0
0117-0039	2017-05-15 04:00:00	0
0117-0039	2017-05-15 04:15:00	0
0117-0039	2017-05-15 04:30:00	0
0117-0039	2017-05-15 04:45:00	0
0117-0039	2017-05-15 05:00:00	0
0117-0039	2017-05-15 05:15:00	0
0117-0039	2017-05-15 05:30:00	0
0117-0039	2017-05-15 05:45:00	0
0117-0039	2017-05-15 06:00:00	0
0117-0039	2017-05-15 06:15:00	0
0117-0039	2017-05-15 06:30:00	0
0117-0039	2017-05-15 06:45:00	0
0117-0039	2017-05-15 07:00:00	0
0117-0039	2017-05-15 07:15:00	0
0117-0039	2017-05-15 07:30:00	0
0117-0039	2017-05-15 07:45:00	0
0117-0039	2017-05-15 08:00:00	0
0117-0039	2017-05-15 08:15:00	0
0117-0039	2017-05-15 08:30:00	0
0117-0039	2017-05-15 08:45:00	0
0117-0039	2017-05-15 09:00:00	0
0117-0039	2017-05-15 09:15:00	0
0117-0039	2017-05-15 09:30:00	0
0117-0039	2017-05-15 09:45:00	0
0117-0039	2017-05-15 10:00:00	0
0117-0039	2017-05-15 10:15:00	0
0117-0039	2017-05-15 10:30:00	0
0117-0039	2017-05-15 10:45:00	0
0117-0039	2017-05-15 11:00:00	0
0117-0039	2017-05-15 11:15:00	0
0117-0039	2017-05-15 11:30:00	0
0117-0039	2017-05-15 11:45:00	0
0117-0039	2017-05-15 12:00:00	0
0117-0039	2017-05-15 12:15:00	0
0117-0039	2017-05-15 12:30:00	0
0117-0039	2017-05-15 12:45:00	0
0117-0039	2017-05-15 13:00:00	0
0117-0039	2017-05-15 13:15:00	0
0117-0039	2017-05-15 13:30:00	0
0117-0039	2017-05-15 13:45:00	0
0117-0039	2017-05-15 14:00:00	0
0117-0039	2017-05-15 14:15:00	0
0117-0039	2017-05-15 14:30:00	0
0117-0039	2017-05-15 14:45:00	0
0117-0039	2017-05-15 15:00:00	0
0117-0039	2017-05-15 15:15:00	0
0117-0039	2017-05-15 15:30:00	0
0117-0039	2017-05-15 15:45:00	0
0117-0039	2017-05-15 16:00:00	0
0117-0039	2017-05-15 16:15:00	0
0117-0039	2017-05-15 16:30:00	0
0117-0039	2017-05-15 16:45:00	0
0117-0039	2017-05-15 17:00:00	0
0117-0039	2017-05-15 17:15:00	0
0117-0039	2017-05-15 17:30:00	0
0117-0039	2017-05-15 17:45:00	0
0117-0039	2017-05-15 18:00:00	0
0117-0039	2017-05-15 18:15:00	0
0117-0039	2017-05-15 18:30:00	0
0117-0039	2017-05-15 18:45:00	0
0117-0039	2017-05-15 19:00:00	0
0117-0039	2017-05-15 19:15:00	0
0117-0039	2017-05-15 19:30:00	0
0117-0039	2017-05-15 19:45:00	0
0117-0039	2017-05-15 20:00:00	0
0117-0039	2017-05-15 20:15:00	0
0117-0039	2017-05-15 20:30:00	0
0117-0039	2017-05-15 20:45:00	0
0117-0039	2017-05-15 21:00:00	0
0117-0039	2017-05-15 21:15:00	0
0117-0039	2017-05-15 21:30:00	0
0117-0039	2017-05-15 21:45:00	0
0117-0039	2017-05-15 22:00:00	0
0117-0039	2017-05-15 22:15:00	0
0117-0039	2017-05-15 22:30:00	0
0117-0039	2017-05-15 22:45:00	0
0117-0039	2017-05-15 23:00:00	0
0117-0039	2017-05-15 23:15:00	0
0117-0039	2017-05-15 23:30:00	0
0117-0039	2017-05-15 23:45:00	0
0117-0039	2017-05-16 00:00:00	0
0117-0039	2017-05-16 00:15:00	0
0117-0039	2017-05-16 00:30:00	0
0117-0039	2017-05-16 00:45:00	0
0117-0039	2017-05-16 01:00:00	0
0117-0039	2017-05-16 01:15:00	0
0117-0039	2017-05-16 01:30:00	0
0117-0039	2017-05-16 01:45:00	0
0117-0039	2017-05-16 02:00:00	0
0117-0039	2017-05-16 02:15:00	0
0117-0039	2017-05-16 02:30:00	0
0117-0039	2017-05-16 02:45:00	0
0117-0039	2017-05-16 03:00:00	0
0117-0039	2017-05-16 03:15:00	0
0117-0039	2017-05-16 03:30:00	0
0117-0039	2017-05-16 03:45:00	0
0117-0039	2017-05-16 04:00:00	0
0117-0039	2017-05-16 04:15:00	0
0117-0039	2017-05-16 04:30:00	0
0117-0039	2017-05-16 04:45:00	0
0117-0039	2017-05-16 05:00:00	0
0117-0039	2017-05-16 05:15:00	0
0117-0039	2017-05-16 05:30:00	0
0117-0039	2017-05-16 05:45:00	0
0117-0039	2017-05-16 06:00:00	0
0117-0039	2017-05-16 06:15:00	0
0117-0039	2017-05-16 06:30:00	0
0117-0039	2017-05-16 06:45:00	0
0117-0039	2017-05-16 07:00:00	0
0117-0039	2017-05-16 07:15:00	0
0117-0039	2017-05-16 07:30:00	0
0117-0039	2017-05-16 07:45:00	0
0117-0039	2017-05-16 08:00:00	0
0117-0039	2017-05-16 08:15:00	0
0117-0039	2017-05-16 08:30:00	0
0117-0039	2017-05-16 08:45:00	0
0117-0039	2017-05-16 09:00:00	0
0117-0039	2017-05-16 09:15:00	0
0117-0039	2017-05-16 09:30:00	0
0117-0039	2017-05-16 09:45:00	0
0117-0039	2017-05-16 10:00:00	0
0117-0039	2017-05-16 10:15:00	0
0117-0039	2017-05-16 10:30:00	0
0117-0039	2017-05-16 10:45:00	0
0117-0039	2017-05-16 11:00:00	0
0117-0039	2017-05-16 11:15:00	0
0117-0039	2017-05-16 11:30:00	0
0117-0039	2017-05-16 11:45:00	0
0117-0039	2017-05-16 12:00:00	0
0117-0039	2017-05-16 12:15:00	0
0117-0039	2017-05-16 12:30:00	0
0117-0039	2017-05-16 12:45:00	0
0117-0039	2017-05-16 13:00:00	0
0117-0039	2017-05-16 13:15:00	0
0117-0039	2017-05-16 13:30:00	0
0117-0039	2017-05-16 13:45:00	0
0117-0039	2017-05-16 14:00:00	0
0117-0039	2017-05-16 14:15:00	0
0117-0039	2017-05-16 14:30:00	0
0117-0039	2017-05-16 14:45:00	0
0117-0039	2017-05-16 15:00:00	0
0117-0039	2017-05-16 15:15:00	0
0117-0039	2017-05-16 15:30:00	0
0117-0039	2017-05-16 15:45:00	0
0117-0039	2017-05-16 16:00:00	0
0117-0039	2017-05-16 16:15:00	0
0117-0039	2017-05-16 16:30:00	0
0117-0039	2017-05-16 16:45:00	0
0117-0039	2017-05-16 17:00:00	0
0117-0039	2017-05-16 17:15:00	0
0117-0039	2017-05-16 17:30:00	0
0117-0039	2017-05-16 17:45:00	0
0117-0039	2017-05-16 18:00:00	0
0117-0039	2017-05-16 18:15:00	0
0117-0039	2017-05-16 18:30:00	0
0117-0039	2017-05-16 18:45:00	0
0117-0039	2017-05-16 19:00:00	0
0117-0039	2017-05-16 19:15:00	0
0117-0039	2017-05-16 19:30:00	0
0117-0039	2017-05-16 19:45:00	0
0117-0039	2017-05-16 20:00:00	0
0117-0039	2017-05-16 20:15:00	0
0117-0039	2017-05-16 20:30:00	0
0117-0039	2017-05-16 20:45:00	0
0117-0039	2017-05-16 21:00:00	0
0117-0039	2017-05-16 21:15:00	0
0117-0039	2017-05-16 21:30:00	0
0117-0039	2017-05-16 21:45:00	0
0117-0039	2017-05-16 22:00:00	0
0117-0039	2017-05-16 22:15:00	0
0117-0039	2017-05-16 22:30:00	0
0117-0039	2017-05-16 22:45:00	0
0117-0039	2017-05-16 23:00:00	0
0117-0039	2017-05-16 23:15:00	0
0117-0039	2017-05-16 23:30:00	0
0117-0039	2017-05-16 23:45:00	0
0117-0039	2017-05-17 00:00:00	0
0117-0039	2017-05-17 00:15:00	0
0117-0039	2017-05-17 00:30:00	0
0117-0039	2017-05-17 00:45:00	0
0117-0039	2017-05-17 01:00:00	0
0117-0039	2017-05-17 01:15:00	0
0117-0039	2017-05-17 01:30:00	0
0117-0039	2017-05-17 01:45:00	0
0117-0039	2017-05-17 02:00:00	0
0117-0039	2017-05-17 02:15:00	0
0117-0039	2017-05-17 02:30:00	0
0117-0039	2017-05-17 02:45:00	0
0117-0039	2017-05-17 03:00:00	0
0117-0039	2017-05-17 03:15:00	0
0117-0039	2017-05-17 03:30:00	0
0117-0039	2017-05-17 03:45:00	0
0117-0039	2017-05-17 04:00:00	0
0117-0039	2017-05-17 04:15:00	0
0117-0039	2017-05-17 04:30:00	0
0117-0039	2017-05-17 04:45:00	0
0117-0039	2017-05-17 05:00:00	0
0117-0039	2017-05-17 05:15:00	0
0117-0039	2017-05-17 05:30:00	0
0117-0039	2017-05-17 05:45:00	0
0117-0039	2017-05-17 06:00:00	0
0117-0039	2017-05-17 06:15:00	0
0117-0039	2017-05-17 06:30:00	32
0117-0039	2017-05-17 06:45:00	387
0117-0039	2017-05-17 07:00:00	0
0117-0039	2017-05-17 07:15:00	427
0117-0039	2017-05-17 07:30:00	2288
0117-0039	2017-05-17 07:45:00	738
0117-0039	2017-05-17 08:00:00	97
0117-0039	2017-05-17 08:15:00	183
0117-0039	2017-05-17 08:30:00	11
0117-0039	2017-05-17 08:45:00	0
0117-0039	2017-05-17 09:00:00	20
0117-0039	2017-05-17 09:15:00	51
0117-0039	2017-05-17 09:30:00	66
0117-0039	2017-05-17 09:45:00	8
0117-0039	2017-05-17 10:00:00	16
0117-0039	2017-05-17 10:15:00	0
0117-0039	2017-05-17 10:30:00	345
0117-0039	2017-05-17 10:45:00	36
0117-0039	2017-05-17 11:00:00	160
0117-0039	2017-05-17 11:15:00	364
0117-0039	2017-05-17 11:30:00	310
0117-0039	2017-05-17 11:45:00	28
0117-0039	2017-05-17 12:00:00	0
0117-0039	2017-05-17 12:15:00	16
0117-0039	2017-05-17 12:30:00	4
0117-0039	2017-05-17 12:45:00	349
0117-0039	2017-05-17 13:00:00	407
0117-0039	2017-05-17 13:15:00	190
0117-0039	2017-05-17 13:30:00	0
0117-0039	2017-05-17 13:45:00	457
0117-0039	2017-05-17 14:00:00	245
0117-0039	2017-05-17 14:15:00	126
0117-0039	2017-05-17 14:30:00	374
0117-0039	2017-05-17 14:45:00	250
0117-0039	2017-05-17 15:00:00	9
0117-0039	2017-05-17 15:15:00	4
0117-0039	2017-05-17 15:30:00	53
0117-0039	2017-05-17 15:45:00	363
0117-0039	2017-05-17 16:00:00	323
0117-0039	2017-05-17 16:15:00	159
0117-0039	2017-05-17 16:30:00	103
0117-0039	2017-05-17 16:45:00	0
0117-0039	2017-05-17 17:00:00	0
0117-0039	2017-05-17 17:15:00	104
0117-0039	2017-05-17 17:30:00	356
0117-0039	2017-05-17 17:45:00	187
0117-0039	2017-05-17 18:00:00	117
0117-0039	2017-05-17 18:15:00	0
0117-0039	2017-05-17 18:30:00	0
0117-0039	2017-05-17 18:45:00	168
0117-0039	2017-05-17 19:00:00	0
0117-0039	2017-05-17 19:15:00	0
0117-0039	2017-05-17 19:30:00	0
0117-0039	2017-05-17 19:45:00	196
0117-0039	2017-05-17 20:00:00	18
0117-0039	2017-05-17 20:15:00	20
0117-0039	2017-05-17 20:30:00	224
0117-0039	2017-05-17 20:45:00	12
0117-0039	2017-05-17 21:00:00	228
0117-0039	2017-05-17 21:15:00	50
0117-0039	2017-05-17 21:30:00	44
0117-0039	2017-05-17 21:45:00	0
0117-0039	2017-05-17 22:00:00	16
0117-0039	2017-05-17 22:15:00	0
0117-0039	2017-05-17 22:30:00	0
0117-0039	2017-05-17 22:45:00	0
0117-0039	2017-05-17 23:00:00	0
0117-0039	2017-05-17 23:15:00	0
0117-0039	2017-05-17 23:30:00	0
0117-0039	2017-05-17 23:45:00	0
0117-0039	2017-05-18 00:00:00	0
0117-0039	2017-05-18 00:15:00	0
0117-0039	2017-05-18 00:30:00	0
0117-0039	2017-05-18 00:45:00	0
0117-0039	2017-05-18 01:00:00	0
0117-0039	2017-05-18 01:15:00	0
0117-0039	2017-05-18 01:30:00	0
0117-0039	2017-05-18 01:45:00	0
0117-0039	2017-05-18 02:00:00	0
0117-0039	2017-05-18 02:15:00	6
0117-0039	2017-05-18 02:30:00	0
0117-0039	2017-05-18 02:45:00	0
0117-0039	2017-05-18 03:00:00	0
0117-0039	2017-05-18 03:15:00	0
0117-0039	2017-05-18 03:30:00	0
0117-0039	2017-05-18 03:45:00	0
0117-0039	2017-05-18 04:00:00	0
0117-0039	2017-05-18 04:15:00	0
0117-0039	2017-05-18 04:30:00	0
0117-0039	2017-05-18 04:45:00	0
0117-0039	2017-05-18 05:00:00	0
0117-0039	2017-05-18 05:15:00	0
0117-0039	2017-05-18 05:30:00	33
0117-0039	2017-05-18 05:45:00	6
0117-0039	2017-05-18 06:00:00	411
0117-0039	2017-05-18 06:15:00	295
0117-0039	2017-05-18 06:30:00	440
0117-0039	2017-05-18 06:45:00	43
0117-0039	2017-05-18 07:00:00	6
0117-0039	2017-05-18 07:15:00	76
0117-0039	2017-05-18 07:30:00	19
0117-0039	2017-05-18 07:45:00	236
0117-0039	2017-05-18 08:00:00	870
0117-0039	2017-05-18 08:15:00	173
0117-0039	2017-05-18 08:30:00	0
0117-0039	2017-05-18 08:45:00	10
0117-0039	2017-05-18 09:00:00	0
0117-0039	2017-05-18 09:15:00	344
0117-0039	2017-05-18 09:30:00	558
0117-0039	2017-05-18 09:45:00	419
0117-0039	2017-05-18 10:00:00	6
0117-0039	2017-05-18 10:15:00	0
0117-0039	2017-05-18 10:30:00	13
0117-0039	2017-05-18 10:45:00	56
0117-0039	2017-05-18 11:00:00	373
0117-0039	2017-05-18 11:15:00	872
0117-0039	2017-05-18 11:30:00	751
0117-0039	2017-05-18 11:45:00	543
0117-0039	2017-05-18 12:00:00	134
0117-0039	2017-05-18 12:15:00	80
0117-0039	2017-05-18 12:30:00	378
0117-0039	2017-05-18 12:45:00	81
0117-0039	2017-05-18 13:00:00	0
0117-0039	2017-05-18 13:15:00	0
0117-0039	2017-05-18 13:30:00	0
0117-0039	2017-05-18 13:45:00	325
0117-0039	2017-05-18 14:00:00	527
0117-0039	2017-05-18 14:15:00	97
0117-0039	2017-05-18 14:30:00	67
0117-0039	2017-05-18 14:45:00	75
0117-0039	2017-05-18 15:00:00	0
0117-0039	2017-05-18 15:15:00	62
0117-0039	2017-05-18 15:30:00	350
0117-0039	2017-05-18 15:45:00	796
0117-0039	2017-05-18 16:00:00	236
0117-0039	2017-05-18 16:15:00	623
0117-0039	2017-05-18 16:30:00	8
0117-0039	2017-05-18 16:45:00	7
0117-0039	2017-05-18 17:00:00	478
0117-0039	2017-05-18 17:15:00	0
0117-0039	2017-05-18 17:30:00	0
0117-0039	2017-05-18 17:45:00	120
0117-0039	2017-05-18 18:00:00	378
0117-0039	2017-05-18 18:15:00	0
0117-0039	2017-05-18 18:30:00	115
0117-0039	2017-05-18 18:45:00	502
0117-0039	2017-05-18 19:00:00	190
0117-0039	2017-05-18 19:15:00	5
0117-0039	2017-05-18 19:30:00	165
0117-0039	2017-05-18 19:45:00	0
0117-0039	2017-05-18 20:00:00	24
0117-0039	2017-05-18 20:15:00	50
0117-0039	2017-05-18 20:30:00	0
0117-0039	2017-05-18 20:45:00	9
0117-0039	2017-05-18 21:00:00	0
0117-0039	2017-05-18 21:15:00	75
0117-0039	2017-05-18 21:30:00	0
0117-0039	2017-05-18 21:45:00	379
0117-0039	2017-05-18 22:00:00	0
0117-0039	2017-05-18 22:15:00	0
0117-0039	2017-05-18 22:30:00	0
0117-0039	2017-05-18 22:45:00	9
0117-0039	2017-05-18 23:00:00	0
0117-0039	2017-05-18 23:15:00	0
0117-0039	2017-05-18 23:30:00	0
0117-0039	2017-05-18 23:45:00	7
0117-0039	2017-05-19 00:00:00	0
0117-0039	2017-05-19 00:15:00	5
0117-0039	2017-05-19 00:30:00	0
0117-0039	2017-05-19 00:45:00	7
0117-0039	2017-05-19 01:00:00	0
0117-0039	2017-05-19 01:15:00	0
0117-0039	2017-05-19 01:30:00	0
0117-0039	2017-05-19 01:45:00	0
0117-0039	2017-05-19 02:00:00	0
0117-0039	2017-05-19 02:15:00	0
0117-0039	2017-05-19 02:30:00	0
0117-0039	2017-05-19 02:45:00	0
0117-0039	2017-05-19 03:00:00	0
0117-0039	2017-05-19 03:15:00	0
0117-0039	2017-05-19 03:30:00	0
0117-0039	2017-05-19 03:45:00	0
0117-0039	2017-05-19 04:00:00	0
0117-0039	2017-05-19 04:15:00	0
0117-0039	2017-05-19 04:30:00	7
0117-0039	2017-05-19 04:45:00	0
0117-0039	2017-05-19 05:00:00	0
0117-0039	2017-05-19 05:15:00	0
0117-0039	2017-05-19 05:30:00	0
0117-0039	2017-05-19 05:45:00	0
0117-0039	2017-05-19 06:00:00	0
0117-0039	2017-05-19 06:15:00	7
0117-0039	2017-05-19 06:30:00	0
0117-0039	2017-05-19 06:45:00	0
0117-0039	2017-05-19 07:00:00	257
0117-0039	2017-05-19 07:15:00	296
0117-0039	2017-05-19 07:30:00	122
0117-0039	2017-05-19 07:45:00	600
0117-0039	2017-05-19 08:00:00	43
0117-0039	2017-05-19 08:15:00	19
0117-0039	2017-05-19 08:30:00	5
0117-0039	2017-05-19 08:45:00	29
0117-0039	2017-05-19 09:00:00	307
0117-0039	2017-05-19 09:15:00	26
0117-0039	2017-05-19 09:30:00	0
0117-0039	2017-05-19 09:45:00	23
0117-0039	2017-05-19 10:00:00	120
0117-0039	2017-05-19 10:15:00	9
0117-0039	2017-05-19 10:30:00	0
0117-0039	2017-05-19 10:45:00	0
0117-0039	2017-05-19 11:00:00	24
0117-0039	2017-05-19 11:15:00	121
0117-0039	2017-05-19 11:30:00	30
0117-0039	2017-05-19 11:45:00	580
0117-0039	2017-05-19 12:00:00	329
0117-0039	2017-05-19 12:15:00	284
0117-0039	2017-05-19 12:30:00	283
0117-0039	2017-05-19 12:45:00	119
0117-0039	2017-05-19 13:00:00	40
0117-0039	2017-05-19 13:15:00	223
0117-0039	2017-05-19 13:30:00	17
0117-0039	2017-05-19 13:45:00	22
0117-0039	2017-05-19 14:00:00	7
0117-0039	2017-05-19 14:15:00	471
0117-0039	2017-05-19 14:30:00	87
0117-0039	2017-05-19 14:45:00	45
0117-0039	2017-05-19 15:00:00	0
0117-0039	2017-05-19 15:15:00	0
0117-0039	2017-05-19 15:30:00	0
0117-0039	2017-05-19 15:45:00	36
0117-0039	2017-05-19 16:00:00	0
0117-0039	2017-05-19 16:15:00	32
0117-0039	2017-05-19 16:30:00	0
0117-0039	2017-05-19 16:45:00	0
0117-0039	2017-05-19 17:00:00	0
0117-0039	2017-05-19 17:15:00	0
0117-0039	2017-05-19 17:30:00	0
0117-0039	2017-05-19 17:45:00	118
0117-0039	2017-05-19 18:00:00	40
0117-0039	2017-05-19 18:15:00	112
0117-0039	2017-05-19 18:30:00	0
0117-0039	2017-05-19 18:45:00	47
0117-0039	2017-05-19 19:00:00	13
0117-0039	2017-05-19 19:15:00	16
0117-0039	2017-05-19 19:30:00	19
0117-0039	2017-05-19 19:45:00	14
0117-0039	2017-05-19 20:00:00	24
0117-0039	2017-05-19 20:15:00	0
0117-0039	2017-05-19 20:30:00	0
0117-0039	2017-05-19 20:45:00	0
0117-0039	2017-05-19 21:00:00	0
0117-0039	2017-05-19 21:15:00	11
0117-0039	2017-05-19 21:30:00	0
0117-0039	2017-05-19 21:45:00	0
0117-0039	2017-05-19 22:00:00	0
0117-0039	2017-05-19 22:15:00	9
0117-0039	2017-05-19 22:30:00	46
0117-0039	2017-05-19 22:45:00	24
0117-0039	2017-05-19 23:00:00	0
0117-0039	2017-05-19 23:15:00	0
0117-0039	2017-05-19 23:30:00	0
0117-0039	2017-05-19 23:45:00	0
0117-0039	2017-05-20 00:00:00	0
0117-0039	2017-05-20 00:15:00	0
0117-0039	2017-05-20 00:30:00	0
0117-0039	2017-05-20 00:45:00	0
0117-0039	2017-05-20 01:00:00	0
0117-0039	2017-05-20 01:15:00	0
0117-0039	2017-05-20 01:30:00	0
0117-0039	2017-05-20 01:45:00	0
0117-0039	2017-05-20 02:00:00	0
0117-0039	2017-05-20 02:15:00	0
0117-0039	2017-05-20 02:30:00	0
0117-0039	2017-05-20 02:45:00	0
0117-0039	2017-05-20 03:00:00	0
0117-0039	2017-05-20 03:15:00	0
0117-0039	2017-05-20 03:30:00	32
0117-0039	2017-05-20 03:45:00	0
0117-0039	2017-05-20 04:00:00	0
0117-0039	2017-05-20 04:15:00	0
0117-0039	2017-05-20 04:30:00	0
0117-0039	2017-05-20 04:45:00	0
0117-0039	2017-05-20 05:00:00	0
0117-0039	2017-05-20 05:15:00	0
0117-0039	2017-05-20 05:30:00	0
0117-0039	2017-05-20 05:45:00	0
0117-0039	2017-05-20 06:00:00	0
0117-0039	2017-05-20 06:15:00	0
0117-0039	2017-05-20 06:30:00	0
0117-0039	2017-05-20 06:45:00	31
0117-0039	2017-05-20 07:00:00	0
0117-0039	2017-05-20 07:15:00	118
0117-0039	2017-05-20 07:30:00	236
0117-0039	2017-05-20 07:45:00	443
0117-0039	2017-05-20 08:00:00	1433
0117-0039	2017-05-20 08:15:00	1569
0117-0039	2017-05-20 08:30:00	1519
0117-0039	2017-05-20 08:45:00	1547
0117-0039	2017-05-20 09:00:00	1447
0117-0039	2017-05-20 09:15:00	1473
0117-0039	2017-05-20 09:30:00	420
0117-0039	2017-05-20 09:45:00	223
0117-0039	2017-05-20 10:00:00	0
0117-0039	2017-05-20 10:15:00	4
0117-0039	2017-05-20 10:30:00	0
0117-0039	2017-05-20 10:45:00	46
0117-0039	2017-05-20 11:00:00	265
0117-0039	2017-05-20 11:15:00	251
0117-0039	2017-05-20 11:30:00	214
0117-0039	2017-05-20 11:45:00	0
0117-0039	2017-05-20 12:00:00	0
0117-0039	2017-05-20 12:15:00	11
0117-0039	2017-05-20 12:30:00	93
0117-0039	2017-05-20 12:45:00	347
0117-0039	2017-05-20 13:00:00	284
0117-0039	2017-05-20 13:15:00	76
0117-0039	2017-05-20 13:30:00	88
0117-0039	2017-05-20 13:45:00	8
0117-0039	2017-05-20 14:00:00	234
0117-0039	2017-05-20 14:15:00	7
0117-0039	2017-05-20 14:30:00	0
0117-0039	2017-05-20 14:45:00	24
0117-0039	2017-05-20 15:00:00	250
0117-0039	2017-05-20 15:15:00	145
0117-0039	2017-05-20 15:30:00	157
0117-0039	2017-05-20 15:45:00	340
0117-0039	2017-05-20 16:00:00	693
0117-0039	2017-05-20 16:15:00	124
0117-0039	2017-05-20 16:30:00	531
0117-0039	2017-05-20 16:45:00	108
0117-0039	2017-05-20 17:00:00	0
0117-0039	2017-05-20 17:15:00	22
0117-0039	2017-05-20 17:30:00	17
0117-0039	2017-05-20 17:45:00	0
0117-0039	2017-05-20 18:00:00	22
0117-0039	2017-05-20 18:15:00	39
0117-0039	2017-05-20 18:30:00	70
0117-0039	2017-05-20 18:45:00	7
0117-0039	2017-05-20 19:00:00	29
0117-0039	2017-05-20 19:15:00	0
0117-0039	2017-05-20 19:30:00	14
0117-0039	2017-05-20 19:45:00	52
0117-0039	2017-05-20 20:00:00	13
0117-0039	2017-05-20 20:15:00	0
0117-0039	2017-05-20 20:30:00	0
0117-0039	2017-05-20 20:45:00	5
0117-0039	2017-05-20 21:00:00	17
0117-0039	2017-05-20 21:15:00	0
0117-0039	2017-05-20 21:30:00	0
0117-0039	2017-05-20 21:45:00	0
0117-0039	2017-05-20 22:00:00	0
0117-0039	2017-05-20 22:15:00	0
0117-0039	2017-05-20 22:30:00	6
0117-0039	2017-05-20 22:45:00	13
0117-0039	2017-05-20 23:00:00	0
0117-0039	2017-05-20 23:15:00	0
0117-0039	2017-05-20 23:30:00	0
0117-0039	2017-05-20 23:45:00	0
0117-0039	2017-05-21 00:00:00	0
0117-0039	2017-05-21 00:15:00	0
0117-0039	2017-05-21 00:30:00	0
0117-0039	2017-05-21 00:45:00	0
0117-0039	2017-05-21 01:00:00	0
0117-0039	2017-05-21 01:15:00	0
0117-0039	2017-05-21 01:30:00	0
0117-0039	2017-05-21 01:45:00	0
0117-0039	2017-05-21 02:00:00	0
0117-0039	2017-05-21 02:15:00	0
0117-0039	2017-05-21 02:30:00	0
0117-0039	2017-05-21 02:45:00	0
0117-0039	2017-05-21 03:00:00	0
0117-0039	2017-05-21 03:15:00	0
0117-0039	2017-05-21 03:30:00	0
0117-0039	2017-05-21 03:45:00	0
0117-0039	2017-05-21 04:00:00	0
0117-0039	2017-05-21 04:15:00	0
0117-0039	2017-05-21 04:30:00	0
0117-0039	2017-05-21 04:45:00	0
0117-0039	2017-05-21 05:00:00	0
0117-0039	2017-05-21 05:15:00	0
0117-0039	2017-05-21 05:30:00	0
0117-0039	2017-05-21 05:45:00	0
0117-0039	2017-05-21 06:00:00	0
0117-0039	2017-05-21 06:15:00	0
0117-0039	2017-05-21 06:30:00	26
0117-0039	2017-05-21 06:45:00	9
0117-0039	2017-05-21 07:00:00	23
0117-0039	2017-05-21 07:15:00	0
0117-0039	2017-05-21 07:30:00	0
0117-0039	2017-05-21 07:45:00	0
0117-0039	2017-05-21 08:00:00	0
0117-0039	2017-05-21 08:15:00	0
0117-0039	2017-05-21 08:30:00	0
0117-0039	2017-05-21 08:45:00	22
0117-0039	2017-05-21 09:00:00	0
0117-0039	2017-05-21 09:15:00	0
0117-0039	2017-05-21 09:30:00	0
0117-0039	2017-05-21 09:45:00	69
0117-0039	2017-05-21 10:00:00	13
0117-0039	2017-05-21 10:15:00	0
0117-0039	2017-05-21 10:30:00	6
0117-0039	2017-05-21 10:45:00	0
0117-0039	2017-05-21 11:00:00	0
0117-0039	2017-05-21 11:15:00	0
0117-0039	2017-05-21 11:30:00	31
0117-0039	2017-05-21 11:45:00	0
0117-0039	2017-05-21 12:00:00	0
0117-0039	2017-05-21 12:15:00	0
0117-0039	2017-05-21 12:30:00	0
0117-0039	2017-05-21 12:45:00	0
0117-0039	2017-05-21 13:00:00	0
0117-0039	2017-05-21 13:15:00	0
0117-0039	2017-05-21 13:30:00	0
0117-0039	2017-05-21 13:45:00	0
0117-0039	2017-05-21 14:00:00	0
0117-0039	2017-05-21 14:15:00	0
0117-0039	2017-05-21 14:30:00	0
0117-0039	2017-05-21 14:45:00	0
0117-0039	2017-05-21 15:00:00	0
0117-0039	2017-05-21 15:15:00	0
0117-0039	2017-05-21 15:30:00	0
0117-0039	2017-05-21 15:45:00	0
0117-0039	2017-05-21 16:00:00	0
0117-0039	2017-05-21 16:15:00	0
0117-0039	2017-05-21 16:30:00	0
0117-0039	2017-05-21 16:45:00	0
0117-0039	2017-05-21 17:00:00	0
0117-0039	2017-05-21 17:15:00	0
0117-0039	2017-05-21 17:30:00	0
0117-0039	2017-05-21 17:45:00	0
0117-0039	2017-05-21 18:00:00	0
0117-0039	2017-05-21 18:15:00	0
0117-0039	2017-05-21 18:30:00	0
0117-0039	2017-05-21 18:45:00	0
0117-0039	2017-05-21 19:00:00	0
0117-0039	2017-05-21 19:15:00	0
0117-0039	2017-05-21 19:30:00	0
0117-0039	2017-05-21 19:45:00	0
0117-0039	2017-05-21 20:00:00	0
0117-0039	2017-05-21 20:15:00	0
0117-0039	2017-05-21 20:30:00	0
0117-0039	2017-05-21 20:45:00	0
0117-0039	2017-05-21 21:00:00	0
0117-0039	2017-05-21 21:15:00	0
0117-0039	2017-05-21 21:30:00	0
0117-0039	2017-05-21 21:45:00	0
0117-0039	2017-05-21 22:00:00	0
0117-0039	2017-05-21 22:15:00	0
0117-0039	2017-05-21 22:30:00	24
0117-0039	2017-05-21 22:45:00	0
0117-0039	2017-05-21 23:00:00	0
0117-0039	2017-05-21 23:15:00	0
0117-0039	2017-05-21 23:30:00	0
0117-0039	2017-05-21 23:45:00	0
