## Supplementary Data 2 for "Digital phenotyping by consumer wearables identifies sleep-associated markers of cardiovascular disease risk and biological aging": ActivityTable_0117-0045-NHC.tsv

0117-0045	2017-03-10 00:00:00	0
0117-0045	2017-03-10 00:15:00	0
0117-0045	2017-03-10 00:30:00	0
0117-0045	2017-03-10 00:45:00	0
0117-0045	2017-03-10 01:00:00	0
0117-0045	2017-03-10 01:15:00	0
0117-0045	2017-03-10 01:30:00	0
0117-0045	2017-03-10 01:45:00	0
0117-0045	2017-03-10 02:00:00	0
0117-0045	2017-03-10 02:15:00	0
0117-0045	2017-03-10 02:30:00	0
0117-0045	2017-03-10 02:45:00	0
0117-0045	2017-03-10 03:00:00	0
0117-0045	2017-03-10 03:15:00	0
0117-0045	2017-03-10 03:30:00	0
0117-0045	2017-03-10 03:45:00	0
0117-0045	2017-03-10 04:00:00	0
0117-0045	2017-03-10 04:15:00	0
0117-0045	2017-03-10 04:30:00	0
0117-0045	2017-03-10 04:45:00	0
0117-0045	2017-03-10 05:00:00	0
0117-0045	2017-03-10 05:15:00	0
0117-0045	2017-03-10 05:30:00	0
0117-0045	2017-03-10 05:45:00	0
0117-0045	2017-03-10 06:00:00	0
0117-0045	2017-03-10 06:15:00	0
0117-0045	2017-03-10 06:30:00	0
0117-0045	2017-03-10 06:45:00	0
0117-0045	2017-03-10 07:00:00	0
0117-0045	2017-03-10 07:15:00	0
0117-0045	2017-03-10 07:30:00	0
0117-0045	2017-03-10 07:45:00	0
0117-0045	2017-03-10 08:00:00	0
0117-0045	2017-03-10 08:15:00	0
0117-0045	2017-03-10 08:30:00	0
0117-0045	2017-03-10 08:45:00	0
0117-0045	2017-03-10 09:00:00	0
0117-0045	2017-03-10 09:15:00	0
0117-0045	2017-03-10 09:30:00	0
0117-0045	2017-03-10 09:45:00	0
0117-0045	2017-03-10 10:00:00	0
0117-0045	2017-03-10 10:15:00	0
0117-0045	2017-03-10 10:30:00	0
0117-0045	2017-03-10 10:45:00	0
0117-0045	2017-03-10 11:00:00	0
0117-0045	2017-03-10 11:15:00	0
0117-0045	2017-03-10 11:30:00	0
0117-0045	2017-03-10 11:45:00	0
0117-0045	2017-03-10 12:00:00	0
0117-0045	2017-03-10 12:15:00	0
0117-0045	2017-03-10 12:30:00	0
0117-0045	2017-03-10 12:45:00	0
0117-0045	2017-03-10 13:00:00	0
0117-0045	2017-03-10 13:15:00	0
0117-0045	2017-03-10 13:30:00	0
0117-0045	2017-03-10 13:45:00	0
0117-0045	2017-03-10 14:00:00	0
0117-0045	2017-03-10 14:15:00	0
0117-0045	2017-03-10 14:30:00	0
0117-0045	2017-03-10 14:45:00	0
0117-0045	2017-03-10 15:00:00	0
0117-0045	2017-03-10 15:15:00	11
0117-0045	2017-03-10 15:30:00	730
0117-0045	2017-03-10 15:45:00	1168
0117-0045	2017-03-10 16:00:00	0
0117-0045	2017-03-10 16:15:00	0
0117-0045	2017-03-10 16:30:00	413
0117-0045	2017-03-10 16:45:00	55
0117-0045	2017-03-10 17:00:00	579
0117-0045	2017-03-10 17:15:00	26
0117-0045	2017-03-10 17:30:00	16
0117-0045	2017-03-10 17:45:00	65
0117-0045	2017-03-10 18:00:00	0
0117-0045	2017-03-10 18:15:00	0
0117-0045	2017-03-10 18:30:00	0
0117-0045	2017-03-10 18:45:00	391
0117-0045	2017-03-10 19:00:00	206
0117-0045	2017-03-10 19:15:00	213
0117-0045	2017-03-10 19:30:00	341
0117-0045	2017-03-10 19:45:00	97
0117-0045	2017-03-10 20:00:00	581
0117-0045	2017-03-10 20:15:00	10
0117-0045	2017-03-10 20:30:00	123
0117-0045	2017-03-10 20:45:00	223
0117-0045	2017-03-10 21:00:00	150
0117-0045	2017-03-10 21:15:00	95
0117-0045	2017-03-10 21:30:00	16
0117-0045	2017-03-10 21:45:00	338
0117-0045	2017-03-10 22:00:00	94
0117-0045	2017-03-10 22:15:00	8
0117-0045	2017-03-10 22:30:00	11
0117-0045	2017-03-10 22:45:00	98
0117-0045	2017-03-10 23:00:00	846
0117-0045	2017-03-10 23:15:00	357
0117-0045	2017-03-10 23:30:00	0
0117-0045	2017-03-10 23:45:00	528
0117-0045	2017-03-11 00:00:00	493
0117-0045	2017-03-11 00:15:00	236
0117-0045	2017-03-11 00:30:00	0
0117-0045	2017-03-11 00:45:00	15
0117-0045	2017-03-11 01:00:00	0
0117-0045	2017-03-11 01:15:00	0
0117-0045	2017-03-11 01:30:00	28
0117-0045	2017-03-11 01:45:00	8
0117-0045	2017-03-11 02:00:00	0
0117-0045	2017-03-11 02:15:00	0
0117-0045	2017-03-11 02:30:00	0
0117-0045	2017-03-11 02:45:00	0
0117-0045	2017-03-11 03:00:00	0
0117-0045	2017-03-11 03:15:00	0
0117-0045	2017-03-11 03:30:00	0
0117-0045	2017-03-11 03:45:00	0
0117-0045	2017-03-11 04:00:00	18
0117-0045	2017-03-11 04:15:00	0
0117-0045	2017-03-11 04:30:00	0
0117-0045	2017-03-11 04:45:00	0
0117-0045	2017-03-11 05:00:00	0
0117-0045	2017-03-11 05:15:00	0
0117-0045	2017-03-11 05:30:00	0
0117-0045	2017-03-11 05:45:00	0
0117-0045	2017-03-11 06:00:00	0
0117-0045	2017-03-11 06:15:00	0
0117-0045	2017-03-11 06:30:00	0
0117-0045	2017-03-11 06:45:00	0
0117-0045	2017-03-11 07:00:00	0
0117-0045	2017-03-11 07:15:00	14
0117-0045	2017-03-11 07:30:00	0
0117-0045	2017-03-11 07:45:00	0
0117-0045	2017-03-11 08:00:00	0
0117-0045	2017-03-11 08:15:00	0
0117-0045	2017-03-11 08:30:00	0
0117-0045	2017-03-11 08:45:00	0
0117-0045	2017-03-11 09:00:00	7
0117-0045	2017-03-11 09:15:00	0
0117-0045	2017-03-11 09:30:00	0
0117-0045	2017-03-11 09:45:00	0
0117-0045	2017-03-11 10:00:00	278
0117-0045	2017-03-11 10:15:00	0
0117-0045	2017-03-11 10:30:00	37
0117-0045	2017-03-11 10:45:00	29
0117-0045	2017-03-11 11:00:00	75
0117-0045	2017-03-11 11:15:00	667
0117-0045	2017-03-11 11:30:00	673
0117-0045	2017-03-11 11:45:00	94
0117-0045	2017-03-11 12:00:00	18
0117-0045	2017-03-11 12:15:00	13
0117-0045	2017-03-11 12:30:00	22
0117-0045	2017-03-11 12:45:00	9
0117-0045	2017-03-11 13:00:00	7
0117-0045	2017-03-11 13:15:00	0
0117-0045	2017-03-11 13:30:00	151
0117-0045	2017-03-11 13:45:00	54
0117-0045	2017-03-11 14:00:00	71
0117-0045	2017-03-11 14:15:00	77
0117-0045	2017-03-11 14:30:00	61
0117-0045	2017-03-11 14:45:00	0
0117-0045	2017-03-11 15:00:00	0
0117-0045	2017-03-11 15:15:00	30
0117-0045	2017-03-11 15:30:00	0
0117-0045	2017-03-11 15:45:00	0
0117-0045	2017-03-11 16:00:00	17
0117-0045	2017-03-11 16:15:00	0
0117-0045	2017-03-11 16:30:00	0
0117-0045	2017-03-11 16:45:00	8
0117-0045	2017-03-11 17:00:00	4
0117-0045	2017-03-11 17:15:00	24
0117-0045	2017-03-11 17:30:00	0
0117-0045	2017-03-11 17:45:00	0
0117-0045	2017-03-11 18:00:00	0
0117-0045	2017-03-11 18:15:00	0
0117-0045	2017-03-11 18:30:00	0
0117-0045	2017-03-11 18:45:00	0
0117-0045	2017-03-11 19:00:00	0
0117-0045	2017-03-11 19:15:00	210
0117-0045	2017-03-11 19:30:00	66
0117-0045	2017-03-11 19:45:00	233
0117-0045	2017-03-11 20:00:00	131
0117-0045	2017-03-11 20:15:00	419
0117-0045	2017-03-11 20:30:00	245
0117-0045	2017-03-11 20:45:00	0
0117-0045	2017-03-11 21:00:00	0
0117-0045	2017-03-11 21:15:00	38
0117-0045	2017-03-11 21:30:00	0
0117-0045	2017-03-11 21:45:00	0
0117-0045	2017-03-11 22:00:00	0
0117-0045	2017-03-11 22:15:00	6
0117-0045	2017-03-11 22:30:00	0
0117-0045	2017-03-11 22:45:00	0
0117-0045	2017-03-11 23:00:00	13
0117-0045	2017-03-11 23:15:00	13
0117-0045	2017-03-11 23:30:00	0
0117-0045	2017-03-11 23:45:00	0
0117-0045	2017-03-12 00:00:00	0
0117-0045	2017-03-12 00:15:00	154
0117-0045	2017-03-12 00:30:00	0
0117-0045	2017-03-12 00:45:00	0
0117-0045	2017-03-12 01:00:00	0
0117-0045	2017-03-12 01:15:00	0
0117-0045	2017-03-12 01:30:00	0
0117-0045	2017-03-12 01:45:00	0
0117-0045	2017-03-12 02:00:00	0
0117-0045	2017-03-12 02:15:00	0
0117-0045	2017-03-12 02:30:00	0
0117-0045	2017-03-12 02:45:00	0
0117-0045	2017-03-12 03:00:00	0
0117-0045	2017-03-12 03:15:00	0
0117-0045	2017-03-12 03:30:00	0
0117-0045	2017-03-12 03:45:00	0
0117-0045	2017-03-12 04:00:00	0
0117-0045	2017-03-12 04:15:00	0
0117-0045	2017-03-12 04:30:00	0
0117-0045	2017-03-12 04:45:00	0
0117-0045	2017-03-12 05:00:00	0
0117-0045	2017-03-12 05:15:00	0
0117-0045	2017-03-12 05:30:00	0
0117-0045	2017-03-12 05:45:00	0
0117-0045	2017-03-12 06:00:00	0
0117-0045	2017-03-12 06:15:00	0
0117-0045	2017-03-12 06:30:00	0
0117-0045	2017-03-12 06:45:00	0
0117-0045	2017-03-12 07:00:00	0
0117-0045	2017-03-12 07:15:00	0
0117-0045	2017-03-12 07:30:00	0
0117-0045	2017-03-12 07:45:00	0
0117-0045	2017-03-12 08:00:00	0
0117-0045	2017-03-12 08:15:00	0
0117-0045	2017-03-12 08:30:00	0
0117-0045	2017-03-12 08:45:00	0
0117-0045	2017-03-12 09:00:00	4
0117-0045	2017-03-12 09:15:00	25
0117-0045	2017-03-12 09:30:00	214
0117-0045	2017-03-12 09:45:00	644
0117-0045	2017-03-12 10:00:00	441
0117-0045	2017-03-12 10:15:00	157
0117-0045	2017-03-12 10:30:00	42
0117-0045	2017-03-12 10:45:00	0
0117-0045	2017-03-12 11:00:00	835
0117-0045	2017-03-12 11:15:00	192
0117-0045	2017-03-12 11:30:00	143
0117-0045	2017-03-12 11:45:00	234
0117-0045	2017-03-12 12:00:00	254
0117-0045	2017-03-12 12:15:00	156
0117-0045	2017-03-12 12:30:00	268
0117-0045	2017-03-12 12:45:00	203
0117-0045	2017-03-12 13:00:00	174
0117-0045	2017-03-12 13:15:00	305
0117-0045	2017-03-12 13:30:00	123
0117-0045	2017-03-12 13:45:00	177
0117-0045	2017-03-12 14:00:00	387
0117-0045	2017-03-12 14:15:00	323
0117-0045	2017-03-12 14:30:00	141
0117-0045	2017-03-12 14:45:00	135
0117-0045	2017-03-12 15:00:00	156
0117-0045	2017-03-12 15:15:00	233
0117-0045	2017-03-12 15:30:00	183
0117-0045	2017-03-12 15:45:00	143
0117-0045	2017-03-12 16:00:00	169
0117-0045	2017-03-12 16:15:00	201
0117-0045	2017-03-12 16:30:00	269
0117-0045	2017-03-12 16:45:00	221
0117-0045	2017-03-12 17:00:00	193
0117-0045	2017-03-12 17:15:00	616
0117-0045	2017-03-12 17:30:00	640
0117-0045	2017-03-12 17:45:00	298
0117-0045	2017-03-12 18:00:00	480
0117-0045	2017-03-12 18:15:00	0
0117-0045	2017-03-12 18:30:00	190
0117-0045	2017-03-12 18:45:00	454
0117-0045	2017-03-12 19:00:00	137
0117-0045	2017-03-12 19:15:00	31
0117-0045	2017-03-12 19:30:00	78
0117-0045	2017-03-12 19:45:00	6
0117-0045	2017-03-12 20:00:00	31
0117-0045	2017-03-12 20:15:00	30
0117-0045	2017-03-12 20:30:00	264
0117-0045	2017-03-12 20:45:00	351
0117-0045	2017-03-12 21:00:00	141
0117-0045	2017-03-12 21:15:00	58
0117-0045	2017-03-12 21:30:00	194
0117-0045	2017-03-12 21:45:00	29
0117-0045	2017-03-12 22:00:00	68
0117-0045	2017-03-12 22:15:00	181
0117-0045	2017-03-12 22:30:00	26
0117-0045	2017-03-12 22:45:00	549
0117-0045	2017-03-12 23:00:00	366
0117-0045	2017-03-12 23:15:00	0
0117-0045	2017-03-12 23:30:00	13
0117-0045	2017-03-12 23:45:00	6
0117-0045	2017-03-13 00:00:00	0
0117-0045	2017-03-13 00:15:00	0
0117-0045	2017-03-13 00:30:00	0
0117-0045	2017-03-13 00:45:00	0
0117-0045	2017-03-13 01:00:00	0
0117-0045	2017-03-13 01:15:00	0
0117-0045	2017-03-13 01:30:00	0
0117-0045	2017-03-13 01:45:00	0
0117-0045	2017-03-13 02:00:00	0
0117-0045	2017-03-13 02:15:00	0
0117-0045	2017-03-13 02:30:00	0
0117-0045	2017-03-13 02:45:00	0
0117-0045	2017-03-13 03:00:00	0
0117-0045	2017-03-13 03:15:00	0
0117-0045	2017-03-13 03:30:00	0
0117-0045	2017-03-13 03:45:00	0
0117-0045	2017-03-13 04:00:00	0
0117-0045	2017-03-13 04:15:00	0
0117-0045	2017-03-13 04:30:00	0
0117-0045	2017-03-13 04:45:00	0
0117-0045	2017-03-13 05:00:00	0
0117-0045	2017-03-13 05:15:00	0
0117-0045	2017-03-13 05:30:00	0
0117-0045	2017-03-13 05:45:00	0
0117-0045	2017-03-13 06:00:00	0
0117-0045	2017-03-13 06:15:00	10
0117-0045	2017-03-13 06:30:00	0
0117-0045	2017-03-13 06:45:00	8
0117-0045	2017-03-13 07:00:00	24
0117-0045	2017-03-13 07:15:00	72
0117-0045	2017-03-13 07:30:00	113
0117-0045	2017-03-13 07:45:00	46
0117-0045	2017-03-13 08:00:00	384
0117-0045	2017-03-13 08:15:00	252
0117-0045	2017-03-13 08:30:00	119
0117-0045	2017-03-13 08:45:00	338
0117-0045	2017-03-13 09:00:00	177
0117-0045	2017-03-13 09:15:00	23
0117-0045	2017-03-13 09:30:00	0
0117-0045	2017-03-13 09:45:00	564
0117-0045	2017-03-13 10:00:00	387
0117-0045	2017-03-13 10:15:00	348
0117-0045	2017-03-13 10:30:00	309
0117-0045	2017-03-13 10:45:00	253
0117-0045	2017-03-13 11:00:00	224
0117-0045	2017-03-13 11:15:00	562
0117-0045	2017-03-13 11:30:00	325
0117-0045	2017-03-13 11:45:00	943
0117-0045	2017-03-13 12:00:00	952
0117-0045	2017-03-13 12:15:00	536
0117-0045	2017-03-13 12:30:00	46
0117-0045	2017-03-13 12:45:00	78
0117-0045	2017-03-13 13:00:00	633
0117-0045	2017-03-13 13:15:00	339
0117-0045	2017-03-13 13:30:00	195
0117-0045	2017-03-13 13:45:00	435
0117-0045	2017-03-13 14:00:00	160
0117-0045	2017-03-13 14:15:00	962
0117-0045	2017-03-13 14:30:00	872
0117-0045	2017-03-13 14:45:00	862
0117-0045	2017-03-13 15:00:00	676
0117-0045	2017-03-13 15:15:00	981
0117-0045	2017-03-13 15:30:00	409
0117-0045	2017-03-13 15:45:00	25
0117-0045	2017-03-13 16:00:00	5
0117-0045	2017-03-13 16:15:00	39
0117-0045	2017-03-13 16:30:00	59
0117-0045	2017-03-13 16:45:00	113
0117-0045	2017-03-13 17:00:00	802
0117-0045	2017-03-13 17:15:00	600
0117-0045	2017-03-13 17:30:00	638
0117-0045	2017-03-13 17:45:00	223
0117-0045	2017-03-13 18:00:00	487
0117-0045	2017-03-13 18:15:00	362
0117-0045	2017-03-13 18:30:00	0
0117-0045	2017-03-13 18:45:00	87
0117-0045	2017-03-13 19:00:00	377
0117-0045	2017-03-13 19:15:00	88
0117-0045	2017-03-13 19:30:00	0
0117-0045	2017-03-13 19:45:00	0
0117-0045	2017-03-13 20:00:00	0
0117-0045	2017-03-13 20:15:00	29
0117-0045	2017-03-13 20:30:00	323
0117-0045	2017-03-13 20:45:00	194
0117-0045	2017-03-13 21:00:00	35
0117-0045	2017-03-13 21:15:00	18
0117-0045	2017-03-13 21:30:00	39
0117-0045	2017-03-13 21:45:00	81
0117-0045	2017-03-13 22:00:00	49
0117-0045	2017-03-13 22:15:00	21
0117-0045	2017-03-13 22:30:00	124
0117-0045	2017-03-13 22:45:00	126
0117-0045	2017-03-13 23:00:00	20
0117-0045	2017-03-13 23:15:00	20
0117-0045	2017-03-13 23:30:00	0
0117-0045	2017-03-13 23:45:00	10
0117-0045	2017-03-14 00:00:00	0
0117-0045	2017-03-14 00:15:00	0
0117-0045	2017-03-14 00:30:00	0
0117-0045	2017-03-14 00:45:00	8
0117-0045	2017-03-14 01:00:00	0
0117-0045	2017-03-14 01:15:00	0
0117-0045	2017-03-14 01:30:00	0
0117-0045	2017-03-14 01:45:00	1
0117-0045	2017-03-14 02:00:00	0
0117-0045	2017-03-14 02:15:00	0
0117-0045	2017-03-14 02:30:00	6
0117-0045	2017-03-14 02:45:00	15
0117-0045	2017-03-14 03:00:00	0
0117-0045	2017-03-14 03:15:00	0
0117-0045	2017-03-14 03:30:00	0
0117-0045	2017-03-14 03:45:00	0
0117-0045	2017-03-14 04:00:00	0
0117-0045	2017-03-14 04:15:00	0
0117-0045	2017-03-14 04:30:00	0
0117-0045	2017-03-14 04:45:00	0
0117-0045	2017-03-14 05:00:00	0
0117-0045	2017-03-14 05:15:00	0
0117-0045	2017-03-14 05:30:00	0
0117-0045	2017-03-14 05:45:00	0
0117-0045	2017-03-14 06:00:00	0
0117-0045	2017-03-14 06:15:00	0
0117-0045	2017-03-14 06:30:00	0
0117-0045	2017-03-14 06:45:00	5
0117-0045	2017-03-14 07:00:00	35
0117-0045	2017-03-14 07:15:00	38
0117-0045	2017-03-14 07:30:00	20
0117-0045	2017-03-14 07:45:00	0
0117-0045	2017-03-14 08:00:00	391
0117-0045	2017-03-14 08:15:00	239
0117-0045	2017-03-14 08:30:00	206
0117-0045	2017-03-14 08:45:00	805
0117-0045	2017-03-14 09:00:00	388
0117-0045	2017-03-14 09:15:00	455
0117-0045	2017-03-14 09:30:00	446
0117-0045	2017-03-14 09:45:00	892
0117-0045	2017-03-14 10:00:00	1012
0117-0045	2017-03-14 10:15:00	280
0117-0045	2017-03-14 10:30:00	262
0117-0045	2017-03-14 10:45:00	187
0117-0045	2017-03-14 11:00:00	695
0117-0045	2017-03-14 11:15:00	305
0117-0045	2017-03-14 11:30:00	289
0117-0045	2017-03-14 11:45:00	104
0117-0045	2017-03-14 12:00:00	149
0117-0045	2017-03-14 12:15:00	26
0117-0045	2017-03-14 12:30:00	526
0117-0045	2017-03-14 12:45:00	606
0117-0045	2017-03-14 13:00:00	597
0117-0045	2017-03-14 13:15:00	380
0117-0045	2017-03-14 13:30:00	290
0117-0045	2017-03-14 13:45:00	404
0117-0045	2017-03-14 14:00:00	648
0117-0045	2017-03-14 14:15:00	551
0117-0045	2017-03-14 14:30:00	319
0117-0045	2017-03-14 14:45:00	743
0117-0045	2017-03-14 15:00:00	297
0117-0045	2017-03-14 15:15:00	196
0117-0045	2017-03-14 15:30:00	292
0117-0045	2017-03-14 15:45:00	467
0117-0045	2017-03-14 16:00:00	503
0117-0045	2017-03-14 16:15:00	383
0117-0045	2017-03-14 16:30:00	589
0117-0045	2017-03-14 16:45:00	411
0117-0045	2017-03-14 17:00:00	383
0117-0045	2017-03-14 17:15:00	703
0117-0045	2017-03-14 17:30:00	612
0117-0045	2017-03-14 17:45:00	150
0117-0045	2017-03-14 18:00:00	391
0117-0045	2017-03-14 18:15:00	621
0117-0045	2017-03-14 18:30:00	32
0117-0045	2017-03-14 18:45:00	0
0117-0045	2017-03-14 19:00:00	108
0117-0045	2017-03-14 19:15:00	56
0117-0045	2017-03-14 19:30:00	4
0117-0045	2017-03-14 19:45:00	124
0117-0045	2017-03-14 20:00:00	48
0117-0045	2017-03-14 20:15:00	19
0117-0045	2017-03-14 20:30:00	182
0117-0045	2017-03-14 20:45:00	240
0117-0045	2017-03-14 21:00:00	42
0117-0045	2017-03-14 21:15:00	42
0117-0045	2017-03-14 21:30:00	439
0117-0045	2017-03-14 21:45:00	112
0117-0045	2017-03-14 22:00:00	36
0117-0045	2017-03-14 22:15:00	92
0117-0045	2017-03-14 22:30:00	260
0117-0045	2017-03-14 22:45:00	528
0117-0045	2017-03-14 23:00:00	4
0117-0045	2017-03-14 23:15:00	61
0117-0045	2017-03-14 23:30:00	0
0117-0045	2017-03-14 23:45:00	5
0117-0045	2017-03-15 00:00:00	68
0117-0045	2017-03-15 00:15:00	0
0117-0045	2017-03-15 00:30:00	0
0117-0045	2017-03-15 00:45:00	0
0117-0045	2017-03-15 01:00:00	17
0117-0045	2017-03-15 01:15:00	21
0117-0045	2017-03-15 01:30:00	0
0117-0045	2017-03-15 01:45:00	0
0117-0045	2017-03-15 02:00:00	31
0117-0045	2017-03-15 02:15:00	0
0117-0045	2017-03-15 02:30:00	0
0117-0045	2017-03-15 02:45:00	0
0117-0045	2017-03-15 03:00:00	0
0117-0045	2017-03-15 03:15:00	11
0117-0045	2017-03-15 03:30:00	0
0117-0045	2017-03-15 03:45:00	0
0117-0045	2017-03-15 04:00:00	0
0117-0045	2017-03-15 04:15:00	0
0117-0045	2017-03-15 04:30:00	11
0117-0045	2017-03-15 04:45:00	0
0117-0045	2017-03-15 05:00:00	0
0117-0045	2017-03-15 05:15:00	0
0117-0045	2017-03-15 05:30:00	0
0117-0045	2017-03-15 05:45:00	0
0117-0045	2017-03-15 06:00:00	0
0117-0045	2017-03-15 06:15:00	0
0117-0045	2017-03-15 06:30:00	0
0117-0045	2017-03-15 06:45:00	0
0117-0045	2017-03-15 07:00:00	0
0117-0045	2017-03-15 07:15:00	21
0117-0045	2017-03-15 07:30:00	64
0117-0045	2017-03-15 07:45:00	431
0117-0045	2017-03-15 08:00:00	111
0117-0045	2017-03-15 08:15:00	0
0117-0045	2017-03-15 08:30:00	311
0117-0045	2017-03-15 08:45:00	1090
0117-0045	2017-03-15 09:00:00	189
0117-0045	2017-03-15 09:15:00	0
0117-0045	2017-03-15 09:30:00	0
0117-0045	2017-03-15 09:45:00	0
0117-0045	2017-03-15 10:00:00	0
0117-0045	2017-03-15 10:15:00	0
0117-0045	2017-03-15 10:30:00	0
0117-0045	2017-03-15 10:45:00	0
0117-0045	2017-03-15 11:00:00	0
0117-0045	2017-03-15 11:15:00	0
0117-0045	2017-03-15 11:30:00	0
0117-0045	2017-03-15 11:45:00	0
0117-0045	2017-03-15 12:00:00	0
0117-0045	2017-03-15 12:15:00	0
0117-0045	2017-03-15 12:30:00	0
0117-0045	2017-03-15 12:45:00	0
0117-0045	2017-03-15 13:00:00	0
0117-0045	2017-03-15 13:15:00	0
0117-0045	2017-03-15 13:30:00	0
0117-0045	2017-03-15 13:45:00	0
0117-0045	2017-03-15 14:00:00	0
0117-0045	2017-03-15 14:15:00	0
0117-0045	2017-03-15 14:30:00	0
0117-0045	2017-03-15 14:45:00	0
0117-0045	2017-03-15 15:00:00	0
0117-0045	2017-03-15 15:15:00	0
0117-0045	2017-03-15 15:30:00	0
0117-0045	2017-03-15 15:45:00	0
0117-0045	2017-03-15 16:00:00	0
0117-0045	2017-03-15 16:15:00	0
0117-0045	2017-03-15 16:30:00	0
0117-0045	2017-03-15 16:45:00	0
0117-0045	2017-03-15 17:00:00	0
0117-0045	2017-03-15 17:15:00	0
0117-0045	2017-03-15 17:30:00	0
0117-0045	2017-03-15 17:45:00	0
0117-0045	2017-03-15 18:00:00	0
0117-0045	2017-03-15 18:15:00	0
0117-0045	2017-03-15 18:30:00	0
0117-0045	2017-03-15 18:45:00	0
0117-0045	2017-03-15 19:00:00	0
0117-0045	2017-03-15 19:15:00	0
0117-0045	2017-03-15 19:30:00	0
0117-0045	2017-03-15 19:45:00	0
0117-0045	2017-03-15 20:00:00	0
0117-0045	2017-03-15 20:15:00	0
0117-0045	2017-03-15 20:30:00	0
0117-0045	2017-03-15 20:45:00	0
0117-0045	2017-03-15 21:00:00	0
0117-0045	2017-03-15 21:15:00	0
0117-0045	2017-03-15 21:30:00	0
0117-0045	2017-03-15 21:45:00	0
0117-0045	2017-03-15 22:00:00	0
0117-0045	2017-03-15 22:15:00	0
0117-0045	2017-03-15 22:30:00	0
0117-0045	2017-03-15 22:45:00	0
0117-0045	2017-03-15 23:00:00	0
0117-0045	2017-03-15 23:15:00	0
0117-0045	2017-03-15 23:30:00	0
0117-0045	2017-03-15 23:45:00	0
