## Supplementary Data 2 for "Digital phenotyping by consumer wearables identifies sleep-associated markers of cardiovascular disease risk and biological aging": ActivityTable_0117-0047-NHC.tsv

0117-0047	2017-03-01 00:00:00	0
0117-0047	2017-03-01 00:15:00	0
0117-0047	2017-03-01 00:30:00	0
0117-0047	2017-03-01 00:45:00	0
0117-0047	2017-03-01 01:00:00	0
0117-0047	2017-03-01 01:15:00	0
0117-0047	2017-03-01 01:30:00	0
0117-0047	2017-03-01 01:45:00	0
0117-0047	2017-03-01 02:00:00	0
0117-0047	2017-03-01 02:15:00	0
0117-0047	2017-03-01 02:30:00	0
0117-0047	2017-03-01 02:45:00	0
0117-0047	2017-03-01 03:00:00	0
0117-0047	2017-03-01 03:15:00	0
0117-0047	2017-03-01 03:30:00	0
0117-0047	2017-03-01 03:45:00	0
0117-0047	2017-03-01 04:00:00	0
0117-0047	2017-03-01 04:15:00	0
0117-0047	2017-03-01 04:30:00	0
0117-0047	2017-03-01 04:45:00	0
0117-0047	2017-03-01 05:00:00	0
0117-0047	2017-03-01 05:15:00	0
0117-0047	2017-03-01 05:30:00	0
0117-0047	2017-03-01 05:45:00	0
0117-0047	2017-03-01 06:00:00	0
0117-0047	2017-03-01 06:15:00	0
0117-0047	2017-03-01 06:30:00	0
0117-0047	2017-03-01 06:45:00	0
0117-0047	2017-03-01 07:00:00	0
0117-0047	2017-03-01 07:15:00	0
0117-0047	2017-03-01 07:30:00	0
0117-0047	2017-03-01 07:45:00	0
0117-0047	2017-03-01 08:00:00	0
0117-0047	2017-03-01 08:15:00	0
0117-0047	2017-03-01 08:30:00	0
0117-0047	2017-03-01 08:45:00	267
0117-0047	2017-03-01 09:00:00	6
0117-0047	2017-03-01 09:15:00	311
0117-0047	2017-03-01 09:30:00	559
0117-0047	2017-03-01 09:45:00	0
0117-0047	2017-03-01 10:00:00	0
0117-0047	2017-03-01 10:15:00	78
0117-0047	2017-03-01 10:30:00	464
0117-0047	2017-03-01 10:45:00	541
0117-0047	2017-03-01 11:00:00	1282
0117-0047	2017-03-01 11:15:00	126
0117-0047	2017-03-01 11:30:00	444
0117-0047	2017-03-01 11:45:00	0
0117-0047	2017-03-01 12:00:00	4
0117-0047	2017-03-01 12:15:00	0
0117-0047	2017-03-01 12:30:00	0
0117-0047	2017-03-01 12:45:00	0
0117-0047	2017-03-01 13:00:00	35
0117-0047	2017-03-01 13:15:00	21
0117-0047	2017-03-01 13:30:00	109
0117-0047	2017-03-01 13:45:00	935
0117-0047	2017-03-01 14:00:00	777
0117-0047	2017-03-01 14:15:00	273
0117-0047	2017-03-01 14:30:00	167
0117-0047	2017-03-01 14:45:00	260
0117-0047	2017-03-01 15:00:00	30
0117-0047	2017-03-01 15:15:00	15
0117-0047	2017-03-01 15:30:00	138
0117-0047	2017-03-01 15:45:00	141
0117-0047	2017-03-01 16:00:00	261
0117-0047	2017-03-01 16:15:00	44
0117-0047	2017-03-01 16:30:00	0
0117-0047	2017-03-01 16:45:00	321
0117-0047	2017-03-01 17:00:00	8
0117-0047	2017-03-01 17:15:00	162
0117-0047	2017-03-01 17:30:00	82
0117-0047	2017-03-01 17:45:00	508
0117-0047	2017-03-01 18:00:00	38
0117-0047	2017-03-01 18:15:00	343
0117-0047	2017-03-01 18:30:00	630
0117-0047	2017-03-01 18:45:00	512
0117-0047	2017-03-01 19:00:00	770
0117-0047	2017-03-01 19:15:00	577
0117-0047	2017-03-01 19:30:00	210
0117-0047	2017-03-01 19:45:00	182
0117-0047	2017-03-01 20:00:00	305
0117-0047	2017-03-01 20:15:00	195
0117-0047	2017-03-01 20:30:00	150
0117-0047	2017-03-01 20:45:00	0
0117-0047	2017-03-01 21:00:00	409
0117-0047	2017-03-01 21:15:00	205
0117-0047	2017-03-01 21:30:00	19
0117-0047	2017-03-01 21:45:00	62
0117-0047	2017-03-01 22:00:00	107
0117-0047	2017-03-01 22:15:00	0
0117-0047	2017-03-01 22:30:00	0
0117-0047	2017-03-01 22:45:00	0
0117-0047	2017-03-01 23:00:00	14
0117-0047	2017-03-01 23:15:00	0
0117-0047	2017-03-01 23:30:00	0
0117-0047	2017-03-01 23:45:00	0
0117-0047	2017-03-02 00:00:00	0
0117-0047	2017-03-02 00:15:00	0
0117-0047	2017-03-02 00:30:00	0
0117-0047	2017-03-02 00:45:00	0
0117-0047	2017-03-02 01:00:00	0
0117-0047	2017-03-02 01:15:00	0
0117-0047	2017-03-02 01:30:00	0
0117-0047	2017-03-02 01:45:00	0
0117-0047	2017-03-02 02:00:00	0
0117-0047	2017-03-02 02:15:00	0
0117-0047	2017-03-02 02:30:00	0
0117-0047	2017-03-02 02:45:00	10
0117-0047	2017-03-02 03:00:00	0
0117-0047	2017-03-02 03:15:00	0
0117-0047	2017-03-02 03:30:00	0
0117-0047	2017-03-02 03:45:00	0
0117-0047	2017-03-02 04:00:00	0
0117-0047	2017-03-02 04:15:00	0
0117-0047	2017-03-02 04:30:00	0
0117-0047	2017-03-02 04:45:00	0
0117-0047	2017-03-02 05:00:00	6
0117-0047	2017-03-02 05:15:00	0
0117-0047	2017-03-02 05:30:00	9
0117-0047	2017-03-02 05:45:00	15
0117-0047	2017-03-02 06:00:00	135
0117-0047	2017-03-02 06:15:00	322
0117-0047	2017-03-02 06:30:00	487
0117-0047	2017-03-02 06:45:00	811
0117-0047	2017-03-02 07:00:00	0
0117-0047	2017-03-02 07:15:00	626
0117-0047	2017-03-02 07:30:00	41
0117-0047	2017-03-02 07:45:00	15
0117-0047	2017-03-02 08:00:00	681
0117-0047	2017-03-02 08:15:00	57
0117-0047	2017-03-02 08:30:00	85
0117-0047	2017-03-02 08:45:00	44
0117-0047	2017-03-02 09:00:00	184
0117-0047	2017-03-02 09:15:00	125
0117-0047	2017-03-02 09:30:00	95
0117-0047	2017-03-02 09:45:00	224
0117-0047	2017-03-02 10:00:00	15
0117-0047	2017-03-02 10:15:00	298
0117-0047	2017-03-02 10:30:00	33
0117-0047	2017-03-02 10:45:00	0
0117-0047	2017-03-02 11:00:00	72
0117-0047	2017-03-02 11:15:00	256
0117-0047	2017-03-02 11:30:00	102
0117-0047	2017-03-02 11:45:00	472
0117-0047	2017-03-02 12:00:00	401
0117-0047	2017-03-02 12:15:00	114
0117-0047	2017-03-02 12:30:00	49
0117-0047	2017-03-02 12:45:00	44
0117-0047	2017-03-02 13:00:00	63
0117-0047	2017-03-02 13:15:00	48
0117-0047	2017-03-02 13:30:00	0
0117-0047	2017-03-02 13:45:00	0
0117-0047	2017-03-02 14:00:00	146
0117-0047	2017-03-02 14:15:00	121
0117-0047	2017-03-02 14:30:00	29
0117-0047	2017-03-02 14:45:00	161
0117-0047	2017-03-02 15:00:00	115
0117-0047	2017-03-02 15:15:00	119
0117-0047	2017-03-02 15:30:00	302
0117-0047	2017-03-02 15:45:00	84
0117-0047	2017-03-02 16:00:00	35
0117-0047	2017-03-02 16:15:00	181
0117-0047	2017-03-02 16:30:00	194
0117-0047	2017-03-02 16:45:00	129
0117-0047	2017-03-02 17:00:00	93
0117-0047	2017-03-02 17:15:00	130
0117-0047	2017-03-02 17:30:00	99
0117-0047	2017-03-02 17:45:00	20
0117-0047	2017-03-02 18:00:00	7
0117-0047	2017-03-02 18:15:00	663
0117-0047	2017-03-02 18:30:00	253
0117-0047	2017-03-02 18:45:00	0
0117-0047	2017-03-02 19:00:00	926
0117-0047	2017-03-02 19:15:00	0
0117-0047	2017-03-02 19:30:00	0
0117-0047	2017-03-02 19:45:00	0
0117-0047	2017-03-02 20:00:00	0
0117-0047	2017-03-02 20:15:00	0
0117-0047	2017-03-02 20:30:00	0
0117-0047	2017-03-02 20:45:00	0
0117-0047	2017-03-02 21:00:00	0
0117-0047	2017-03-02 21:15:00	0
0117-0047	2017-03-02 21:30:00	0
0117-0047	2017-03-02 21:45:00	0
0117-0047	2017-03-02 22:00:00	0
0117-0047	2017-03-02 22:15:00	0
0117-0047	2017-03-02 22:30:00	28
0117-0047	2017-03-02 22:45:00	133
0117-0047	2017-03-02 23:00:00	134
0117-0047	2017-03-02 23:15:00	0
0117-0047	2017-03-02 23:30:00	0
0117-0047	2017-03-02 23:45:00	0
0117-0047	2017-03-03 00:00:00	0
0117-0047	2017-03-03 00:15:00	0
0117-0047	2017-03-03 00:30:00	0
0117-0047	2017-03-03 00:45:00	0
0117-0047	2017-03-03 01:00:00	0
0117-0047	2017-03-03 01:15:00	0
0117-0047	2017-03-03 01:30:00	0
0117-0047	2017-03-03 01:45:00	0
0117-0047	2017-03-03 02:00:00	0
0117-0047	2017-03-03 02:15:00	0
0117-0047	2017-03-03 02:30:00	0
0117-0047	2017-03-03 02:45:00	0
0117-0047	2017-03-03 03:00:00	15
0117-0047	2017-03-03 03:15:00	12
0117-0047	2017-03-03 03:30:00	0
0117-0047	2017-03-03 03:45:00	0
0117-0047	2017-03-03 04:00:00	0
0117-0047	2017-03-03 04:15:00	0
0117-0047	2017-03-03 04:30:00	0
0117-0047	2017-03-03 04:45:00	0
0117-0047	2017-03-03 05:00:00	0
0117-0047	2017-03-03 05:15:00	25
0117-0047	2017-03-03 05:30:00	196
0117-0047	2017-03-03 05:45:00	241
0117-0047	2017-03-03 06:00:00	593
0117-0047	2017-03-03 06:15:00	378
0117-0047	2017-03-03 06:30:00	459
0117-0047	2017-03-03 06:45:00	187
0117-0047	2017-03-03 07:00:00	0
0117-0047	2017-03-03 07:15:00	319
0117-0047	2017-03-03 07:30:00	801
0117-0047	2017-03-03 07:45:00	112
0117-0047	2017-03-03 08:00:00	0
0117-0047	2017-03-03 08:15:00	0
0117-0047	2017-03-03 08:30:00	0
0117-0047	2017-03-03 08:45:00	46
0117-0047	2017-03-03 09:00:00	31
0117-0047	2017-03-03 09:15:00	0
0117-0047	2017-03-03 09:30:00	0
0117-0047	2017-03-03 09:45:00	0
0117-0047	2017-03-03 10:00:00	8
0117-0047	2017-03-03 10:15:00	58
0117-0047	2017-03-03 10:30:00	114
0117-0047	2017-03-03 10:45:00	15
0117-0047	2017-03-03 11:00:00	20
0117-0047	2017-03-03 11:15:00	7
0117-0047	2017-03-03 11:30:00	22
0117-0047	2017-03-03 11:45:00	171
0117-0047	2017-03-03 12:00:00	226
0117-0047	2017-03-03 12:15:00	11
0117-0047	2017-03-03 12:30:00	23
0117-0047	2017-03-03 12:45:00	46
0117-0047	2017-03-03 13:00:00	865
0117-0047	2017-03-03 13:15:00	983
0117-0047	2017-03-03 13:30:00	734
0117-0047	2017-03-03 13:45:00	21
0117-0047	2017-03-03 14:00:00	1293
0117-0047	2017-03-03 14:15:00	651
0117-0047	2017-03-03 14:30:00	507
0117-0047	2017-03-03 14:45:00	207
0117-0047	2017-03-03 15:00:00	222
0117-0047	2017-03-03 15:15:00	275
0117-0047	2017-03-03 15:30:00	0
0117-0047	2017-03-03 15:45:00	234
0117-0047	2017-03-03 16:00:00	291
0117-0047	2017-03-03 16:15:00	244
0117-0047	2017-03-03 16:30:00	162
0117-0047	2017-03-03 16:45:00	8
0117-0047	2017-03-03 17:00:00	142
0117-0047	2017-03-03 17:15:00	6
0117-0047	2017-03-03 17:30:00	47
0117-0047	2017-03-03 17:45:00	1001
0117-0047	2017-03-03 18:00:00	243
0117-0047	2017-03-03 18:15:00	221
0117-0047	2017-03-03 18:30:00	343
0117-0047	2017-03-03 18:45:00	443
0117-0047	2017-03-03 19:00:00	6
0117-0047	2017-03-03 19:15:00	48
0117-0047	2017-03-03 19:30:00	20
0117-0047	2017-03-03 19:45:00	189
0117-0047	2017-03-03 20:00:00	181
0117-0047	2017-03-03 20:15:00	32
0117-0047	2017-03-03 20:30:00	0
0117-0047	2017-03-03 20:45:00	0
0117-0047	2017-03-03 21:00:00	0
0117-0047	2017-03-03 21:15:00	97
0117-0047	2017-03-03 21:30:00	64
0117-0047	2017-03-03 21:45:00	88
0117-0047	2017-03-03 22:00:00	614
0117-0047	2017-03-03 22:15:00	430
0117-0047	2017-03-03 22:30:00	545
0117-0047	2017-03-03 22:45:00	413
0117-0047	2017-03-03 23:00:00	299
0117-0047	2017-03-03 23:15:00	0
0117-0047	2017-03-03 23:30:00	0
0117-0047	2017-03-03 23:45:00	0
0117-0047	2017-03-04 00:00:00	91
0117-0047	2017-03-04 00:15:00	104
0117-0047	2017-03-04 00:30:00	17
0117-0047	2017-03-04 00:45:00	0
0117-0047	2017-03-04 01:00:00	0
0117-0047	2017-03-04 01:15:00	0
0117-0047	2017-03-04 01:30:00	0
0117-0047	2017-03-04 01:45:00	0
0117-0047	2017-03-04 02:00:00	0
0117-0047	2017-03-04 02:15:00	0
0117-0047	2017-03-04 02:30:00	0
0117-0047	2017-03-04 02:45:00	0
0117-0047	2017-03-04 03:00:00	0
0117-0047	2017-03-04 03:15:00	0
0117-0047	2017-03-04 03:30:00	0
0117-0047	2017-03-04 03:45:00	0
0117-0047	2017-03-04 04:00:00	0
0117-0047	2017-03-04 04:15:00	0
0117-0047	2017-03-04 04:30:00	0
0117-0047	2017-03-04 04:45:00	0
0117-0047	2017-03-04 05:00:00	0
0117-0047	2017-03-04 05:15:00	0
0117-0047	2017-03-04 05:30:00	0
0117-0047	2017-03-04 05:45:00	21
0117-0047	2017-03-04 06:00:00	0
0117-0047	2017-03-04 06:15:00	0
0117-0047	2017-03-04 06:30:00	0
0117-0047	2017-03-04 06:45:00	0
0117-0047	2017-03-04 07:00:00	0
0117-0047	2017-03-04 07:15:00	0
0117-0047	2017-03-04 07:30:00	0
0117-0047	2017-03-04 07:45:00	11
0117-0047	2017-03-04 08:00:00	301
0117-0047	2017-03-04 08:15:00	585
0117-0047	2017-03-04 08:30:00	760
0117-0047	2017-03-04 08:45:00	440
0117-0047	2017-03-04 09:00:00	119
0117-0047	2017-03-04 09:15:00	0
0117-0047	2017-03-04 09:30:00	4
0117-0047	2017-03-04 09:45:00	80
0117-0047	2017-03-04 10:00:00	276
0117-0047	2017-03-04 10:15:00	301
0117-0047	2017-03-04 10:30:00	245
0117-0047	2017-03-04 10:45:00	315
0117-0047	2017-03-04 11:00:00	295
0117-0047	2017-03-04 11:15:00	286
0117-0047	2017-03-04 11:30:00	604
0117-0047	2017-03-04 11:45:00	344
0117-0047	2017-03-04 12:00:00	333
0117-0047	2017-03-04 12:15:00	89
0117-0047	2017-03-04 12:30:00	175
0117-0047	2017-03-04 12:45:00	800
0117-0047	2017-03-04 13:00:00	28
0117-0047	2017-03-04 13:15:00	180
0117-0047	2017-03-04 13:30:00	1041
0117-0047	2017-03-04 13:45:00	327
0117-0047	2017-03-04 14:00:00	406
0117-0047	2017-03-04 14:15:00	238
0117-0047	2017-03-04 14:30:00	873
0117-0047	2017-03-04 14:45:00	112
0117-0047	2017-03-04 15:00:00	161
0117-0047	2017-03-04 15:15:00	342
0117-0047	2017-03-04 15:30:00	78
0117-0047	2017-03-04 15:45:00	553
0117-0047	2017-03-04 16:00:00	286
0117-0047	2017-03-04 16:15:00	222
0117-0047	2017-03-04 16:30:00	441
0117-0047	2017-03-04 16:45:00	137
0117-0047	2017-03-04 17:00:00	219
0117-0047	2017-03-04 17:15:00	146
0117-0047	2017-03-04 17:30:00	87
0117-0047	2017-03-04 17:45:00	169
0117-0047	2017-03-04 18:00:00	278
0117-0047	2017-03-04 18:15:00	224
0117-0047	2017-03-04 18:30:00	284
0117-0047	2017-03-04 18:45:00	23
0117-0047	2017-03-04 19:00:00	253
0117-0047	2017-03-04 19:15:00	338
0117-0047	2017-03-04 19:30:00	276
0117-0047	2017-03-04 19:45:00	434
0117-0047	2017-03-04 20:00:00	717
0117-0047	2017-03-04 20:15:00	1155
0117-0047	2017-03-04 20:30:00	1175
0117-0047	2017-03-04 20:45:00	861
0117-0047	2017-03-04 21:00:00	743
0117-0047	2017-03-04 21:15:00	0
0117-0047	2017-03-04 21:30:00	0
0117-0047	2017-03-04 21:45:00	0
0117-0047	2017-03-04 22:00:00	0
0117-0047	2017-03-04 22:15:00	0
0117-0047	2017-03-04 22:30:00	47
0117-0047	2017-03-04 22:45:00	16
0117-0047	2017-03-04 23:00:00	15
0117-0047	2017-03-04 23:15:00	0
0117-0047	2017-03-04 23:30:00	0
0117-0047	2017-03-04 23:45:00	0
0117-0047	2017-03-05 00:00:00	0
0117-0047	2017-03-05 00:15:00	13
0117-0047	2017-03-05 00:30:00	0
0117-0047	2017-03-05 00:45:00	0
0117-0047	2017-03-05 01:00:00	7
0117-0047	2017-03-05 01:15:00	0
0117-0047	2017-03-05 01:30:00	0
0117-0047	2017-03-05 01:45:00	0
0117-0047	2017-03-05 02:00:00	0
0117-0047	2017-03-05 02:15:00	0
0117-0047	2017-03-05 02:30:00	0
0117-0047	2017-03-05 02:45:00	18
0117-0047	2017-03-05 03:00:00	0
0117-0047	2017-03-05 03:15:00	0
0117-0047	2017-03-05 03:30:00	0
0117-0047	2017-03-05 03:45:00	0
0117-0047	2017-03-05 04:00:00	0
0117-0047	2017-03-05 04:15:00	0
0117-0047	2017-03-05 04:30:00	0
0117-0047	2017-03-05 04:45:00	0
0117-0047	2017-03-05 05:00:00	0
0117-0047	2017-03-05 05:15:00	0
0117-0047	2017-03-05 05:30:00	0
0117-0047	2017-03-05 05:45:00	0
0117-0047	2017-03-05 06:00:00	0
0117-0047	2017-03-05 06:15:00	0
0117-0047	2017-03-05 06:30:00	0
0117-0047	2017-03-05 06:45:00	0
0117-0047	2017-03-05 07:00:00	0
0117-0047	2017-03-05 07:15:00	0
0117-0047	2017-03-05 07:30:00	0
0117-0047	2017-03-05 07:45:00	115
0117-0047	2017-03-05 08:00:00	206
0117-0047	2017-03-05 08:15:00	26
0117-0047	2017-03-05 08:30:00	44
0117-0047	2017-03-05 08:45:00	488
0117-0047	2017-03-05 09:00:00	1084
0117-0047	2017-03-05 09:15:00	964
0117-0047	2017-03-05 09:30:00	431
0117-0047	2017-03-05 09:45:00	181
0117-0047	2017-03-05 10:00:00	40
0117-0047	2017-03-05 10:15:00	145
0117-0047	2017-03-05 10:30:00	15
0117-0047	2017-03-05 10:45:00	60
0117-0047	2017-03-05 11:00:00	119
0117-0047	2017-03-05 11:15:00	215
0117-0047	2017-03-05 11:30:00	38
0117-0047	2017-03-05 11:45:00	142
0117-0047	2017-03-05 12:00:00	79
0117-0047	2017-03-05 12:15:00	13
0117-0047	2017-03-05 12:30:00	0
0117-0047	2017-03-05 12:45:00	188
0117-0047	2017-03-05 13:00:00	0
0117-0047	2017-03-05 13:15:00	182
0117-0047	2017-03-05 13:30:00	20
0117-0047	2017-03-05 13:45:00	169
0117-0047	2017-03-05 14:00:00	134
0117-0047	2017-03-05 14:15:00	217
0117-0047	2017-03-05 14:30:00	99
0117-0047	2017-03-05 14:45:00	41
0117-0047	2017-03-05 15:00:00	97
0117-0047	2017-03-05 15:15:00	7
0117-0047	2017-03-05 15:30:00	7
0117-0047	2017-03-05 15:45:00	77
0117-0047	2017-03-05 16:00:00	27
0117-0047	2017-03-05 16:15:00	159
0117-0047	2017-03-05 16:30:00	43
0117-0047	2017-03-05 16:45:00	0
0117-0047	2017-03-05 17:00:00	8
0117-0047	2017-03-05 17:15:00	0
0117-0047	2017-03-05 17:30:00	0
0117-0047	2017-03-05 17:45:00	231
0117-0047	2017-03-05 18:00:00	221
0117-0047	2017-03-05 18:15:00	312
0117-0047	2017-03-05 18:30:00	89
0117-0047	2017-03-05 18:45:00	143
0117-0047	2017-03-05 19:00:00	108
0117-0047	2017-03-05 19:15:00	11
0117-0047	2017-03-05 19:30:00	168
0117-0047	2017-03-05 19:45:00	0
0117-0047	2017-03-05 20:00:00	187
0117-0047	2017-03-05 20:15:00	688
0117-0047	2017-03-05 20:30:00	25
0117-0047	2017-03-05 20:45:00	0
0117-0047	2017-03-05 21:00:00	89
0117-0047	2017-03-05 21:15:00	0
0117-0047	2017-03-05 21:30:00	33
0117-0047	2017-03-05 21:45:00	158
0117-0047	2017-03-05 22:00:00	99
0117-0047	2017-03-05 22:15:00	59
0117-0047	2017-03-05 22:30:00	41
0117-0047	2017-03-05 22:45:00	28
0117-0047	2017-03-05 23:00:00	0
0117-0047	2017-03-05 23:15:00	0
0117-0047	2017-03-05 23:30:00	0
0117-0047	2017-03-05 23:45:00	8
0117-0047	2017-03-06 00:00:00	34
0117-0047	2017-03-06 00:15:00	0
0117-0047	2017-03-06 00:30:00	0
0117-0047	2017-03-06 00:45:00	0
0117-0047	2017-03-06 01:00:00	0
0117-0047	2017-03-06 01:15:00	0
0117-0047	2017-03-06 01:30:00	0
0117-0047	2017-03-06 01:45:00	0
0117-0047	2017-03-06 02:00:00	0
0117-0047	2017-03-06 02:15:00	8
0117-0047	2017-03-06 02:30:00	0
0117-0047	2017-03-06 02:45:00	0
0117-0047	2017-03-06 03:00:00	0
0117-0047	2017-03-06 03:15:00	0
0117-0047	2017-03-06 03:30:00	0
0117-0047	2017-03-06 03:45:00	0
0117-0047	2017-03-06 04:00:00	0
0117-0047	2017-03-06 04:15:00	0
0117-0047	2017-03-06 04:30:00	0
0117-0047	2017-03-06 04:45:00	0
0117-0047	2017-03-06 05:00:00	0
0117-0047	2017-03-06 05:15:00	5
0117-0047	2017-03-06 05:30:00	85
0117-0047	2017-03-06 05:45:00	189
0117-0047	2017-03-06 06:00:00	23
0117-0047	2017-03-06 06:15:00	801
0117-0047	2017-03-06 06:30:00	615
0117-0047	2017-03-06 06:45:00	638
0117-0047	2017-03-06 07:00:00	285
0117-0047	2017-03-06 07:15:00	457
0117-0047	2017-03-06 07:30:00	686
0117-0047	2017-03-06 07:45:00	388
0117-0047	2017-03-06 08:00:00	44
0117-0047	2017-03-06 08:15:00	6
0117-0047	2017-03-06 08:30:00	91
0117-0047	2017-03-06 08:45:00	347
0117-0047	2017-03-06 09:00:00	419
0117-0047	2017-03-06 09:15:00	22
0117-0047	2017-03-06 09:30:00	188
0117-0047	2017-03-06 09:45:00	108
0117-0047	2017-03-06 10:00:00	216
0117-0047	2017-03-06 10:15:00	128
0117-0047	2017-03-06 10:30:00	0
0117-0047	2017-03-06 10:45:00	0
0117-0047	2017-03-06 11:00:00	0
0117-0047	2017-03-06 11:15:00	0
0117-0047	2017-03-06 11:30:00	46
0117-0047	2017-03-06 11:45:00	0
0117-0047	2017-03-06 12:00:00	34
0117-0047	2017-03-06 12:15:00	5
0117-0047	2017-03-06 12:30:00	0
0117-0047	2017-03-06 12:45:00	394
0117-0047	2017-03-06 13:00:00	385
0117-0047	2017-03-06 13:15:00	7
0117-0047	2017-03-06 13:30:00	0
0117-0047	2017-03-06 13:45:00	140
0117-0047	2017-03-06 14:00:00	489
0117-0047	2017-03-06 14:15:00	336
0117-0047	2017-03-06 14:30:00	56
0117-0047	2017-03-06 14:45:00	523
0117-0047	2017-03-06 15:00:00	167
0117-0047	2017-03-06 15:15:00	53
0117-0047	2017-03-06 15:30:00	161
0117-0047	2017-03-06 15:45:00	787
0117-0047	2017-03-06 16:00:00	28
0117-0047	2017-03-06 16:15:00	13
0117-0047	2017-03-06 16:30:00	21
0117-0047	2017-03-06 16:45:00	16
0117-0047	2017-03-06 17:00:00	0
0117-0047	2017-03-06 17:15:00	19
0117-0047	2017-03-06 17:30:00	20
0117-0047	2017-03-06 17:45:00	193
0117-0047	2017-03-06 18:00:00	6
0117-0047	2017-03-06 18:15:00	688
0117-0047	2017-03-06 18:30:00	264
0117-0047	2017-03-06 18:45:00	193
0117-0047	2017-03-06 19:00:00	633
0117-0047	2017-03-06 19:15:00	122
0117-0047	2017-03-06 19:30:00	39
0117-0047	2017-03-06 19:45:00	163
0117-0047	2017-03-06 20:00:00	252
0117-0047	2017-03-06 20:15:00	284
0117-0047	2017-03-06 20:30:00	768
0117-0047	2017-03-06 20:45:00	100
0117-0047	2017-03-06 21:00:00	41
0117-0047	2017-03-06 21:15:00	0
0117-0047	2017-03-06 21:30:00	0
0117-0047	2017-03-06 21:45:00	0
0117-0047	2017-03-06 22:00:00	69
0117-0047	2017-03-06 22:15:00	30
0117-0047	2017-03-06 22:30:00	21
0117-0047	2017-03-06 22:45:00	169
0117-0047	2017-03-06 23:00:00	0
0117-0047	2017-03-06 23:15:00	13
0117-0047	2017-03-06 23:30:00	0
0117-0047	2017-03-06 23:45:00	0
