## Supplementary Data 2 for "Digital phenotyping by consumer wearables identifies sleep-associated markers of cardiovascular disease risk and biological aging": ActivityTable_0118-0001-NHC.tsv

0118-0001	2018-03-12 00:00:00	0
0118-0001	2018-03-12 00:15:00	0
0118-0001	2018-03-12 00:30:00	0
0118-0001	2018-03-12 00:45:00	0
0118-0001	2018-03-12 01:00:00	0
0118-0001	2018-03-12 01:15:00	0
0118-0001	2018-03-12 01:30:00	0
0118-0001	2018-03-12 01:45:00	0
0118-0001	2018-03-12 02:00:00	0
0118-0001	2018-03-12 02:15:00	0
0118-0001	2018-03-12 02:30:00	0
0118-0001	2018-03-12 02:45:00	0
0118-0001	2018-03-12 03:00:00	0
0118-0001	2018-03-12 03:15:00	0
0118-0001	2018-03-12 03:30:00	0
0118-0001	2018-03-12 03:45:00	0
0118-0001	2018-03-12 04:00:00	0
0118-0001	2018-03-12 04:15:00	0
0118-0001	2018-03-12 04:30:00	0
0118-0001	2018-03-12 04:45:00	0
0118-0001	2018-03-12 05:00:00	0
0118-0001	2018-03-12 05:15:00	0
0118-0001	2018-03-12 05:30:00	0
0118-0001	2018-03-12 05:45:00	0
0118-0001	2018-03-12 06:00:00	0
0118-0001	2018-03-12 06:15:00	0
0118-0001	2018-03-12 06:30:00	0
0118-0001	2018-03-12 06:45:00	0
0118-0001	2018-03-12 07:00:00	0
0118-0001	2018-03-12 07:15:00	0
0118-0001	2018-03-12 07:30:00	0
0118-0001	2018-03-12 07:45:00	0
0118-0001	2018-03-12 08:00:00	0
0118-0001	2018-03-12 08:15:00	75
0118-0001	2018-03-12 08:30:00	0
0118-0001	2018-03-12 08:45:00	16
0118-0001	2018-03-12 09:00:00	72
0118-0001	2018-03-12 09:15:00	283
0118-0001	2018-03-12 09:30:00	572
0118-0001	2018-03-12 09:45:00	300
0118-0001	2018-03-12 10:00:00	81
0118-0001	2018-03-12 10:15:00	0
0118-0001	2018-03-12 10:30:00	0
0118-0001	2018-03-12 10:45:00	0
0118-0001	2018-03-12 11:00:00	0
0118-0001	2018-03-12 11:15:00	162
0118-0001	2018-03-12 11:30:00	0
0118-0001	2018-03-12 11:45:00	0
0118-0001	2018-03-12 12:00:00	12
0118-0001	2018-03-12 12:15:00	1003
0118-0001	2018-03-12 12:30:00	454
0118-0001	2018-03-12 12:45:00	25
0118-0001	2018-03-12 13:00:00	763
0118-0001	2018-03-12 13:15:00	1024
0118-0001	2018-03-12 13:30:00	89
0118-0001	2018-03-12 13:45:00	0
0118-0001	2018-03-12 14:00:00	0
0118-0001	2018-03-12 14:15:00	0
0118-0001	2018-03-12 14:30:00	0
0118-0001	2018-03-12 14:45:00	169
0118-0001	2018-03-12 15:00:00	0
0118-0001	2018-03-12 15:15:00	0
0118-0001	2018-03-12 15:30:00	0
0118-0001	2018-03-12 15:45:00	0
0118-0001	2018-03-12 16:00:00	130
0118-0001	2018-03-12 16:15:00	62
0118-0001	2018-03-12 16:30:00	0
0118-0001	2018-03-12 16:45:00	94
0118-0001	2018-03-12 17:00:00	109
0118-0001	2018-03-12 17:15:00	0
0118-0001	2018-03-12 17:30:00	0
0118-0001	2018-03-12 17:45:00	159
0118-0001	2018-03-12 18:00:00	1125
0118-0001	2018-03-12 18:15:00	542
0118-0001	2018-03-12 18:30:00	232
0118-0001	2018-03-12 18:45:00	4
0118-0001	2018-03-12 19:00:00	0
0118-0001	2018-03-12 19:15:00	0
0118-0001	2018-03-12 19:30:00	30
0118-0001	2018-03-12 19:45:00	21
0118-0001	2018-03-12 20:00:00	0
0118-0001	2018-03-12 20:15:00	0
0118-0001	2018-03-12 20:30:00	38
0118-0001	2018-03-12 20:45:00	0
0118-0001	2018-03-12 21:00:00	39
0118-0001	2018-03-12 21:15:00	0
0118-0001	2018-03-12 21:30:00	26
0118-0001	2018-03-12 21:45:00	119
0118-0001	2018-03-12 22:00:00	105
0118-0001	2018-03-12 22:15:00	0
0118-0001	2018-03-12 22:30:00	0
0118-0001	2018-03-12 22:45:00	0
0118-0001	2018-03-12 23:00:00	0
0118-0001	2018-03-12 23:15:00	0
0118-0001	2018-03-12 23:30:00	0
0118-0001	2018-03-12 23:45:00	0
0118-0001	2018-03-13 00:00:00	0
0118-0001	2018-03-13 00:15:00	0
0118-0001	2018-03-13 00:30:00	0
0118-0001	2018-03-13 00:45:00	0
0118-0001	2018-03-13 01:00:00	0
0118-0001	2018-03-13 01:15:00	0
0118-0001	2018-03-13 01:30:00	0
0118-0001	2018-03-13 01:45:00	0
0118-0001	2018-03-13 02:00:00	0
0118-0001	2018-03-13 02:15:00	0
0118-0001	2018-03-13 02:30:00	0
0118-0001	2018-03-13 02:45:00	0
0118-0001	2018-03-13 03:00:00	5
0118-0001	2018-03-13 03:15:00	0
0118-0001	2018-03-13 03:30:00	0
0118-0001	2018-03-13 03:45:00	0
0118-0001	2018-03-13 04:00:00	0
0118-0001	2018-03-13 04:15:00	0
0118-0001	2018-03-13 04:30:00	0
0118-0001	2018-03-13 04:45:00	0
0118-0001	2018-03-13 05:00:00	0
0118-0001	2018-03-13 05:15:00	0
0118-0001	2018-03-13 05:30:00	0
0118-0001	2018-03-13 05:45:00	0
0118-0001	2018-03-13 06:00:00	0
0118-0001	2018-03-13 06:15:00	19
0118-0001	2018-03-13 06:30:00	275
0118-0001	2018-03-13 06:45:00	730
0118-0001	2018-03-13 07:00:00	865
0118-0001	2018-03-13 07:15:00	1128
0118-0001	2018-03-13 07:30:00	2122
0118-0001	2018-03-13 07:45:00	561
0118-0001	2018-03-13 08:00:00	0
0118-0001	2018-03-13 08:15:00	145
0118-0001	2018-03-13 08:30:00	390
0118-0001	2018-03-13 08:45:00	31
0118-0001	2018-03-13 09:00:00	0
0118-0001	2018-03-13 09:15:00	0
0118-0001	2018-03-13 09:30:00	9
0118-0001	2018-03-13 09:45:00	5
0118-0001	2018-03-13 10:00:00	0
0118-0001	2018-03-13 10:15:00	9
0118-0001	2018-03-13 10:30:00	0
0118-0001	2018-03-13 10:45:00	52
0118-0001	2018-03-13 11:00:00	160
0118-0001	2018-03-13 11:15:00	15
0118-0001	2018-03-13 11:30:00	0
0118-0001	2018-03-13 11:45:00	53
0118-0001	2018-03-13 12:00:00	895
0118-0001	2018-03-13 12:15:00	95
0118-0001	2018-03-13 12:30:00	0
0118-0001	2018-03-13 12:45:00	0
0118-0001	2018-03-13 13:00:00	922
0118-0001	2018-03-13 13:15:00	141
0118-0001	2018-03-13 13:30:00	81
0118-0001	2018-03-13 13:45:00	0
0118-0001	2018-03-13 14:00:00	0
0118-0001	2018-03-13 14:15:00	13
0118-0001	2018-03-13 14:30:00	0
0118-0001	2018-03-13 14:45:00	163
0118-0001	2018-03-13 15:00:00	0
0118-0001	2018-03-13 15:15:00	0
0118-0001	2018-03-13 15:30:00	0
0118-0001	2018-03-13 15:45:00	0
0118-0001	2018-03-13 16:00:00	0
0118-0001	2018-03-13 16:15:00	0
0118-0001	2018-03-13 16:30:00	0
0118-0001	2018-03-13 16:45:00	161
0118-0001	2018-03-13 17:00:00	68
0118-0001	2018-03-13 17:15:00	9
0118-0001	2018-03-13 17:30:00	15
0118-0001	2018-03-13 17:45:00	16
0118-0001	2018-03-13 18:00:00	959
0118-0001	2018-03-13 18:15:00	481
0118-0001	2018-03-13 18:30:00	279
0118-0001	2018-03-13 18:45:00	14
0118-0001	2018-03-13 19:00:00	17
0118-0001	2018-03-13 19:15:00	0
0118-0001	2018-03-13 19:30:00	25
0118-0001	2018-03-13 19:45:00	42
0118-0001	2018-03-13 20:00:00	0
0118-0001	2018-03-13 20:15:00	0
0118-0001	2018-03-13 20:30:00	0
0118-0001	2018-03-13 20:45:00	0
0118-0001	2018-03-13 21:00:00	37
0118-0001	2018-03-13 21:15:00	72
0118-0001	2018-03-13 21:30:00	23
0118-0001	2018-03-13 21:45:00	0
0118-0001	2018-03-13 22:00:00	30
0118-0001	2018-03-13 22:15:00	127
0118-0001	2018-03-13 22:30:00	0
0118-0001	2018-03-13 22:45:00	11
0118-0001	2018-03-13 23:00:00	9
0118-0001	2018-03-13 23:15:00	0
0118-0001	2018-03-13 23:30:00	0
0118-0001	2018-03-13 23:45:00	0
0118-0001	2018-03-14 00:00:00	0
0118-0001	2018-03-14 00:15:00	0
0118-0001	2018-03-14 00:30:00	0
0118-0001	2018-03-14 00:45:00	0
0118-0001	2018-03-14 01:00:00	0
0118-0001	2018-03-14 01:15:00	0
0118-0001	2018-03-14 01:30:00	0
0118-0001	2018-03-14 01:45:00	0
0118-0001	2018-03-14 02:00:00	15
0118-0001	2018-03-14 02:15:00	0
0118-0001	2018-03-14 02:30:00	0
0118-0001	2018-03-14 02:45:00	0
0118-0001	2018-03-14 03:00:00	0
0118-0001	2018-03-14 03:15:00	0
0118-0001	2018-03-14 03:30:00	0
0118-0001	2018-03-14 03:45:00	9
0118-0001	2018-03-14 04:00:00	20
0118-0001	2018-03-14 04:15:00	0
0118-0001	2018-03-14 04:30:00	0
0118-0001	2018-03-14 04:45:00	0
0118-0001	2018-03-14 05:00:00	0
0118-0001	2018-03-14 05:15:00	0
0118-0001	2018-03-14 05:30:00	0
0118-0001	2018-03-14 05:45:00	0
0118-0001	2018-03-14 06:00:00	0
0118-0001	2018-03-14 06:15:00	37
0118-0001	2018-03-14 06:30:00	136
0118-0001	2018-03-14 06:45:00	713
0118-0001	2018-03-14 07:00:00	797
0118-0001	2018-03-14 07:15:00	1777
0118-0001	2018-03-14 07:30:00	1255
0118-0001	2018-03-14 07:45:00	172
0118-0001	2018-03-14 08:00:00	0
0118-0001	2018-03-14 08:15:00	341
0118-0001	2018-03-14 08:30:00	433
0118-0001	2018-03-14 08:45:00	4
0118-0001	2018-03-14 09:00:00	0
0118-0001	2018-03-14 09:15:00	0
0118-0001	2018-03-14 09:30:00	0
0118-0001	2018-03-14 09:45:00	0
0118-0001	2018-03-14 10:00:00	4
0118-0001	2018-03-14 10:15:00	0
0118-0001	2018-03-14 10:30:00	0
0118-0001	2018-03-14 10:45:00	16
0118-0001	2018-03-14 11:00:00	0
0118-0001	2018-03-14 11:15:00	191
0118-0001	2018-03-14 11:30:00	0
0118-0001	2018-03-14 11:45:00	288
0118-0001	2018-03-14 12:00:00	1027
0118-0001	2018-03-14 12:15:00	0
0118-0001	2018-03-14 12:30:00	0
0118-0001	2018-03-14 12:45:00	0
0118-0001	2018-03-14 13:00:00	995
0118-0001	2018-03-14 13:15:00	392
0118-0001	2018-03-14 13:30:00	95
0118-0001	2018-03-14 13:45:00	0
0118-0001	2018-03-14 14:00:00	6
0118-0001	2018-03-14 14:15:00	0
0118-0001	2018-03-14 14:30:00	0
0118-0001	2018-03-14 14:45:00	0
0118-0001	2018-03-14 15:00:00	0
0118-0001	2018-03-14 15:15:00	0
0118-0001	2018-03-14 15:30:00	0
0118-0001	2018-03-14 15:45:00	30
0118-0001	2018-03-14 16:00:00	54
0118-0001	2018-03-14 16:15:00	53
0118-0001	2018-03-14 16:30:00	62
0118-0001	2018-03-14 16:45:00	103
0118-0001	2018-03-14 17:00:00	8
0118-0001	2018-03-14 17:15:00	0
0118-0001	2018-03-14 17:30:00	61
0118-0001	2018-03-14 17:45:00	79
0118-0001	2018-03-14 18:00:00	909
0118-0001	2018-03-14 18:15:00	596
0118-0001	2018-03-14 18:30:00	211
0118-0001	2018-03-14 18:45:00	6
0118-0001	2018-03-14 19:00:00	0
0118-0001	2018-03-14 19:15:00	0
0118-0001	2018-03-14 19:30:00	11
0118-0001	2018-03-14 19:45:00	10
0118-0001	2018-03-14 20:00:00	0
0118-0001	2018-03-14 20:15:00	55
0118-0001	2018-03-14 20:30:00	9
0118-0001	2018-03-14 20:45:00	0
0118-0001	2018-03-14 21:00:00	37
0118-0001	2018-03-14 21:15:00	0
0118-0001	2018-03-14 21:30:00	69
0118-0001	2018-03-14 21:45:00	0
0118-0001	2018-03-14 22:00:00	12
0118-0001	2018-03-14 22:15:00	12
0118-0001	2018-03-14 22:30:00	0
0118-0001	2018-03-14 22:45:00	6
0118-0001	2018-03-14 23:00:00	0
0118-0001	2018-03-14 23:15:00	0
0118-0001	2018-03-14 23:30:00	0
0118-0001	2018-03-14 23:45:00	0
0118-0001	2018-03-15 00:00:00	0
0118-0001	2018-03-15 00:15:00	0
0118-0001	2018-03-15 00:30:00	0
0118-0001	2018-03-15 00:45:00	11
0118-0001	2018-03-15 01:00:00	0
0118-0001	2018-03-15 01:15:00	0
0118-0001	2018-03-15 01:30:00	0
0118-0001	2018-03-15 01:45:00	0
0118-0001	2018-03-15 02:00:00	14
0118-0001	2018-03-15 02:15:00	0
0118-0001	2018-03-15 02:30:00	6
0118-0001	2018-03-15 02:45:00	0
0118-0001	2018-03-15 03:00:00	0
0118-0001	2018-03-15 03:15:00	0
0118-0001	2018-03-15 03:30:00	0
0118-0001	2018-03-15 03:45:00	0
0118-0001	2018-03-15 04:00:00	0
0118-0001	2018-03-15 04:15:00	0
0118-0001	2018-03-15 04:30:00	0
0118-0001	2018-03-15 04:45:00	0
0118-0001	2018-03-15 05:00:00	0
0118-0001	2018-03-15 05:15:00	0
0118-0001	2018-03-15 05:30:00	0
0118-0001	2018-03-15 05:45:00	0
0118-0001	2018-03-15 06:00:00	0
0118-0001	2018-03-15 06:15:00	26
0118-0001	2018-03-15 06:30:00	562
0118-0001	2018-03-15 06:45:00	495
0118-0001	2018-03-15 07:00:00	1336
0118-0001	2018-03-15 07:15:00	2332
0118-0001	2018-03-15 07:30:00	1304
0118-0001	2018-03-15 07:45:00	127
0118-0001	2018-03-15 08:00:00	0
0118-0001	2018-03-15 08:15:00	126
0118-0001	2018-03-15 08:30:00	432
0118-0001	2018-03-15 08:45:00	7
0118-0001	2018-03-15 09:00:00	0
0118-0001	2018-03-15 09:15:00	0
0118-0001	2018-03-15 09:30:00	0
0118-0001	2018-03-15 09:45:00	147
0118-0001	2018-03-15 10:00:00	118
0118-0001	2018-03-15 10:15:00	0
0118-0001	2018-03-15 10:30:00	211
0118-0001	2018-03-15 10:45:00	15
0118-0001	2018-03-15 11:00:00	0
0118-0001	2018-03-15 11:15:00	0
0118-0001	2018-03-15 11:30:00	0
0118-0001	2018-03-15 11:45:00	645
0118-0001	2018-03-15 12:00:00	395
0118-0001	2018-03-15 12:15:00	62
0118-0001	2018-03-15 12:30:00	4
0118-0001	2018-03-15 12:45:00	653
0118-0001	2018-03-15 13:00:00	489
0118-0001	2018-03-15 13:15:00	14
0118-0001	2018-03-15 13:30:00	13
0118-0001	2018-03-15 13:45:00	11
0118-0001	2018-03-15 14:00:00	0
0118-0001	2018-03-15 14:15:00	0
0118-0001	2018-03-15 14:30:00	0
0118-0001	2018-03-15 14:45:00	0
0118-0001	2018-03-15 15:00:00	0
0118-0001	2018-03-15 15:15:00	247
0118-0001	2018-03-15 15:30:00	63
0118-0001	2018-03-15 15:45:00	0
0118-0001	2018-03-15 16:00:00	45
0118-0001	2018-03-15 16:15:00	8
0118-0001	2018-03-15 16:30:00	0
0118-0001	2018-03-15 16:45:00	51
0118-0001	2018-03-15 17:00:00	84
0118-0001	2018-03-15 17:15:00	8
0118-0001	2018-03-15 17:30:00	131
0118-0001	2018-03-15 17:45:00	51
0118-0001	2018-03-15 18:00:00	949
0118-0001	2018-03-15 18:15:00	419
0118-0001	2018-03-15 18:30:00	500
0118-0001	2018-03-15 18:45:00	0
0118-0001	2018-03-15 19:00:00	0
0118-0001	2018-03-15 19:15:00	0
0118-0001	2018-03-15 19:30:00	50
0118-0001	2018-03-15 19:45:00	5
0118-0001	2018-03-15 20:00:00	52
0118-0001	2018-03-15 20:15:00	0
0118-0001	2018-03-15 20:30:00	9
0118-0001	2018-03-15 20:45:00	70
0118-0001	2018-03-15 21:00:00	13
0118-0001	2018-03-15 21:15:00	106
0118-0001	2018-03-15 21:30:00	41
0118-0001	2018-03-15 21:45:00	0
0118-0001	2018-03-15 22:00:00	0
0118-0001	2018-03-15 22:15:00	6
0118-0001	2018-03-15 22:30:00	57
0118-0001	2018-03-15 22:45:00	0
0118-0001	2018-03-15 23:00:00	6
0118-0001	2018-03-15 23:15:00	22
0118-0001	2018-03-15 23:30:00	0
0118-0001	2018-03-15 23:45:00	0
0118-0001	2018-03-16 00:00:00	0
0118-0001	2018-03-16 00:15:00	0
0118-0001	2018-03-16 00:30:00	0
0118-0001	2018-03-16 00:45:00	0
0118-0001	2018-03-16 01:00:00	0
0118-0001	2018-03-16 01:15:00	0
0118-0001	2018-03-16 01:30:00	0
0118-0001	2018-03-16 01:45:00	7
0118-0001	2018-03-16 02:00:00	0
0118-0001	2018-03-16 02:15:00	0
0118-0001	2018-03-16 02:30:00	0
0118-0001	2018-03-16 02:45:00	0
0118-0001	2018-03-16 03:00:00	0
0118-0001	2018-03-16 03:15:00	0
0118-0001	2018-03-16 03:30:00	0
0118-0001	2018-03-16 03:45:00	0
0118-0001	2018-03-16 04:00:00	0
0118-0001	2018-03-16 04:15:00	0
0118-0001	2018-03-16 04:30:00	0
0118-0001	2018-03-16 04:45:00	0
0118-0001	2018-03-16 05:00:00	0
0118-0001	2018-03-16 05:15:00	0
0118-0001	2018-03-16 05:30:00	0
0118-0001	2018-03-16 05:45:00	0
0118-0001	2018-03-16 06:00:00	0
0118-0001	2018-03-16 06:15:00	21
0118-0001	2018-03-16 06:30:00	453
0118-0001	2018-03-16 06:45:00	425
0118-0001	2018-03-16 07:00:00	879
0118-0001	2018-03-16 07:15:00	1870
0118-0001	2018-03-16 07:30:00	923
0118-0001	2018-03-16 07:45:00	80
0118-0001	2018-03-16 08:00:00	0
0118-0001	2018-03-16 08:15:00	252
0118-0001	2018-03-16 08:30:00	334
0118-0001	2018-03-16 08:45:00	67
0118-0001	2018-03-16 09:00:00	0
0118-0001	2018-03-16 09:15:00	0
0118-0001	2018-03-16 09:30:00	0
0118-0001	2018-03-16 09:45:00	68
0118-0001	2018-03-16 10:00:00	0
0118-0001	2018-03-16 10:15:00	0
0118-0001	2018-03-16 10:30:00	12
0118-0001	2018-03-16 10:45:00	175
0118-0001	2018-03-16 11:00:00	7
0118-0001	2018-03-16 11:15:00	29
0118-0001	2018-03-16 11:30:00	0
0118-0001	2018-03-16 11:45:00	156
0118-0001	2018-03-16 12:00:00	173
0118-0001	2018-03-16 12:15:00	66
0118-0001	2018-03-16 12:30:00	981
0118-0001	2018-03-16 12:45:00	146
0118-0001	2018-03-16 13:00:00	92
0118-0001	2018-03-16 13:15:00	0
0118-0001	2018-03-16 13:30:00	412
0118-0001	2018-03-16 13:45:00	655
0118-0001	2018-03-16 14:00:00	0
0118-0001	2018-03-16 14:15:00	433
0118-0001	2018-03-16 14:30:00	48
0118-0001	2018-03-16 14:45:00	0
0118-0001	2018-03-16 15:00:00	10
0118-0001	2018-03-16 15:15:00	668
0118-0001	2018-03-16 15:30:00	560
0118-0001	2018-03-16 15:45:00	395
0118-0001	2018-03-16 16:00:00	0
0118-0001	2018-03-16 16:15:00	0
0118-0001	2018-03-16 16:30:00	0
0118-0001	2018-03-16 16:45:00	0
0118-0001	2018-03-16 17:00:00	0
0118-0001	2018-03-16 17:15:00	0
0118-0001	2018-03-16 17:30:00	0
0118-0001	2018-03-16 17:45:00	0
0118-0001	2018-03-16 18:00:00	0
0118-0001	2018-03-16 18:15:00	0
0118-0001	2018-03-16 18:30:00	0
0118-0001	2018-03-16 18:45:00	0
0118-0001	2018-03-16 19:00:00	0
0118-0001	2018-03-16 19:15:00	0
0118-0001	2018-03-16 19:30:00	0
0118-0001	2018-03-16 19:45:00	0
0118-0001	2018-03-16 20:00:00	0
0118-0001	2018-03-16 20:15:00	0
0118-0001	2018-03-16 20:30:00	0
0118-0001	2018-03-16 20:45:00	0
0118-0001	2018-03-16 21:00:00	0
0118-0001	2018-03-16 21:15:00	0
0118-0001	2018-03-16 21:30:00	0
0118-0001	2018-03-16 21:45:00	0
0118-0001	2018-03-16 22:00:00	0
0118-0001	2018-03-16 22:15:00	0
0118-0001	2018-03-16 22:30:00	0
0118-0001	2018-03-16 22:45:00	0
0118-0001	2018-03-16 23:00:00	0
0118-0001	2018-03-16 23:15:00	0
0118-0001	2018-03-16 23:30:00	0
0118-0001	2018-03-16 23:45:00	0
