## Supplementary Data 2 for "Digital phenotyping by consumer wearables identifies sleep-associated markers of cardiovascular disease risk and biological aging": ActivityTable_0118-0006-NHC.tsv

0118-0006	2018-03-16 00:00:00	0
0118-0006	2018-03-16 00:15:00	0
0118-0006	2018-03-16 00:30:00	0
0118-0006	2018-03-16 00:45:00	0
0118-0006	2018-03-16 01:00:00	0
0118-0006	2018-03-16 01:15:00	0
0118-0006	2018-03-16 01:30:00	0
0118-0006	2018-03-16 01:45:00	0
0118-0006	2018-03-16 02:00:00	0
0118-0006	2018-03-16 02:15:00	0
0118-0006	2018-03-16 02:30:00	0
0118-0006	2018-03-16 02:45:00	0
0118-0006	2018-03-16 03:00:00	0
0118-0006	2018-03-16 03:15:00	0
0118-0006	2018-03-16 03:30:00	0
0118-0006	2018-03-16 03:45:00	0
0118-0006	2018-03-16 04:00:00	0
0118-0006	2018-03-16 04:15:00	0
0118-0006	2018-03-16 04:30:00	0
0118-0006	2018-03-16 04:45:00	0
0118-0006	2018-03-16 05:00:00	0
0118-0006	2018-03-16 05:15:00	0
0118-0006	2018-03-16 05:30:00	0
0118-0006	2018-03-16 05:45:00	0
0118-0006	2018-03-16 06:00:00	0
0118-0006	2018-03-16 06:15:00	0
0118-0006	2018-03-16 06:30:00	0
0118-0006	2018-03-16 06:45:00	0
0118-0006	2018-03-16 07:00:00	0
0118-0006	2018-03-16 07:15:00	0
0118-0006	2018-03-16 07:30:00	0
0118-0006	2018-03-16 07:45:00	0
0118-0006	2018-03-16 08:00:00	0
0118-0006	2018-03-16 08:15:00	0
0118-0006	2018-03-16 08:30:00	0
0118-0006	2018-03-16 08:45:00	0
0118-0006	2018-03-16 09:00:00	0
0118-0006	2018-03-16 09:15:00	0
0118-0006	2018-03-16 09:30:00	0
0118-0006	2018-03-16 09:45:00	0
0118-0006	2018-03-16 10:00:00	0
0118-0006	2018-03-16 10:15:00	0
0118-0006	2018-03-16 10:30:00	0
0118-0006	2018-03-16 10:45:00	0
0118-0006	2018-03-16 11:00:00	0
0118-0006	2018-03-16 11:15:00	0
0118-0006	2018-03-16 11:30:00	85
0118-0006	2018-03-16 11:45:00	798
0118-0006	2018-03-16 12:00:00	173
0118-0006	2018-03-16 12:15:00	206
0118-0006	2018-03-16 12:30:00	281
0118-0006	2018-03-16 12:45:00	705
0118-0006	2018-03-16 13:00:00	72
0118-0006	2018-03-16 13:15:00	34
0118-0006	2018-03-16 13:30:00	69
0118-0006	2018-03-16 13:45:00	47
0118-0006	2018-03-16 14:00:00	22
0118-0006	2018-03-16 14:15:00	147
0118-0006	2018-03-16 14:30:00	0
0118-0006	2018-03-16 14:45:00	0
0118-0006	2018-03-16 15:00:00	0
0118-0006	2018-03-16 15:15:00	110
0118-0006	2018-03-16 15:30:00	428
0118-0006	2018-03-16 15:45:00	75
0118-0006	2018-03-16 16:00:00	200
0118-0006	2018-03-16 16:15:00	249
0118-0006	2018-03-16 16:30:00	49
0118-0006	2018-03-16 16:45:00	84
0118-0006	2018-03-16 17:00:00	76
0118-0006	2018-03-16 17:15:00	20
0118-0006	2018-03-16 17:30:00	671
0118-0006	2018-03-16 17:45:00	377
0118-0006	2018-03-16 18:00:00	261
0118-0006	2018-03-16 18:15:00	454
0118-0006	2018-03-16 18:30:00	213
0118-0006	2018-03-16 18:45:00	565
0118-0006	2018-03-16 19:00:00	452
0118-0006	2018-03-16 19:15:00	301
0118-0006	2018-03-16 19:30:00	33
0118-0006	2018-03-16 19:45:00	6
0118-0006	2018-03-16 20:00:00	0
0118-0006	2018-03-16 20:15:00	0
0118-0006	2018-03-16 20:30:00	17
0118-0006	2018-03-16 20:45:00	406
0118-0006	2018-03-16 21:00:00	0
0118-0006	2018-03-16 21:15:00	695
0118-0006	2018-03-16 21:30:00	203
0118-0006	2018-03-16 21:45:00	0
0118-0006	2018-03-16 22:00:00	0
0118-0006	2018-03-16 22:15:00	88
0118-0006	2018-03-16 22:30:00	174
0118-0006	2018-03-16 22:45:00	105
0118-0006	2018-03-16 23:00:00	0
0118-0006	2018-03-16 23:15:00	54
0118-0006	2018-03-16 23:30:00	520
0118-0006	2018-03-16 23:45:00	0
0118-0006	2018-03-17 00:00:00	0
0118-0006	2018-03-17 00:15:00	0
0118-0006	2018-03-17 00:30:00	0
0118-0006	2018-03-17 00:45:00	0
0118-0006	2018-03-17 01:00:00	0
0118-0006	2018-03-17 01:15:00	11
0118-0006	2018-03-17 01:30:00	0
0118-0006	2018-03-17 01:45:00	0
0118-0006	2018-03-17 02:00:00	28
0118-0006	2018-03-17 02:15:00	71
0118-0006	2018-03-17 02:30:00	0
0118-0006	2018-03-17 02:45:00	0
0118-0006	2018-03-17 03:00:00	0
0118-0006	2018-03-17 03:15:00	9
0118-0006	2018-03-17 03:30:00	0
0118-0006	2018-03-17 03:45:00	0
0118-0006	2018-03-17 04:00:00	0
0118-0006	2018-03-17 04:15:00	0
0118-0006	2018-03-17 04:30:00	0
0118-0006	2018-03-17 04:45:00	28
0118-0006	2018-03-17 05:00:00	165
0118-0006	2018-03-17 05:15:00	296
0118-0006	2018-03-17 05:30:00	637
0118-0006	2018-03-17 05:45:00	420
0118-0006	2018-03-17 06:00:00	160
0118-0006	2018-03-17 06:15:00	234
0118-0006	2018-03-17 06:30:00	76
0118-0006	2018-03-17 06:45:00	48
0118-0006	2018-03-17 07:00:00	56
0118-0006	2018-03-17 07:15:00	31
0118-0006	2018-03-17 07:30:00	36
0118-0006	2018-03-17 07:45:00	0
0118-0006	2018-03-17 08:00:00	22
0118-0006	2018-03-17 08:15:00	0
0118-0006	2018-03-17 08:30:00	78
0118-0006	2018-03-17 08:45:00	548
0118-0006	2018-03-17 09:00:00	307
0118-0006	2018-03-17 09:15:00	287
0118-0006	2018-03-17 09:30:00	57
0118-0006	2018-03-17 09:45:00	194
0118-0006	2018-03-17 10:00:00	427
0118-0006	2018-03-17 10:15:00	120
0118-0006	2018-03-17 10:30:00	131
0118-0006	2018-03-17 10:45:00	122
0118-0006	2018-03-17 11:00:00	33
0118-0006	2018-03-17 11:15:00	55
0118-0006	2018-03-17 11:30:00	0
0118-0006	2018-03-17 11:45:00	141
0118-0006	2018-03-17 12:00:00	179
0118-0006	2018-03-17 12:15:00	196
0118-0006	2018-03-17 12:30:00	257
0118-0006	2018-03-17 12:45:00	375
0118-0006	2018-03-17 13:00:00	115
0118-0006	2018-03-17 13:15:00	4
0118-0006	2018-03-17 13:30:00	0
0118-0006	2018-03-17 13:45:00	0
0118-0006	2018-03-17 14:00:00	11
0118-0006	2018-03-17 14:15:00	0
0118-0006	2018-03-17 14:30:00	73
0118-0006	2018-03-17 14:45:00	63
0118-0006	2018-03-17 15:00:00	110
0118-0006	2018-03-17 15:15:00	0
0118-0006	2018-03-17 15:30:00	0
0118-0006	2018-03-17 15:45:00	92
0118-0006	2018-03-17 16:00:00	128
0118-0006	2018-03-17 16:15:00	255
0118-0006	2018-03-17 16:30:00	245
0118-0006	2018-03-17 16:45:00	45
0118-0006	2018-03-17 17:00:00	357
0118-0006	2018-03-17 17:15:00	97
0118-0006	2018-03-17 17:30:00	98
0118-0006	2018-03-17 17:45:00	72
0118-0006	2018-03-17 18:00:00	44
0118-0006	2018-03-17 18:15:00	93
0118-0006	2018-03-17 18:30:00	165
0118-0006	2018-03-17 18:45:00	154
0118-0006	2018-03-17 19:00:00	568
0118-0006	2018-03-17 19:15:00	172
0118-0006	2018-03-17 19:30:00	103
0118-0006	2018-03-17 19:45:00	150
0118-0006	2018-03-17 20:00:00	243
0118-0006	2018-03-17 20:15:00	142
0118-0006	2018-03-17 20:30:00	43
0118-0006	2018-03-17 20:45:00	128
0118-0006	2018-03-17 21:00:00	46
0118-0006	2018-03-17 21:15:00	257
0118-0006	2018-03-17 21:30:00	16
0118-0006	2018-03-17 21:45:00	351
0118-0006	2018-03-17 22:00:00	277
0118-0006	2018-03-17 22:15:00	20
0118-0006	2018-03-17 22:30:00	48
0118-0006	2018-03-17 22:45:00	66
0118-0006	2018-03-17 23:00:00	106
0118-0006	2018-03-17 23:15:00	170
0118-0006	2018-03-17 23:30:00	0
0118-0006	2018-03-17 23:45:00	0
0118-0006	2018-03-18 00:00:00	0
0118-0006	2018-03-18 00:15:00	0
0118-0006	2018-03-18 00:30:00	0
0118-0006	2018-03-18 00:45:00	0
0118-0006	2018-03-18 01:00:00	0
0118-0006	2018-03-18 01:15:00	0
0118-0006	2018-03-18 01:30:00	0
0118-0006	2018-03-18 01:45:00	0
0118-0006	2018-03-18 02:00:00	0
0118-0006	2018-03-18 02:15:00	0
0118-0006	2018-03-18 02:30:00	0
0118-0006	2018-03-18 02:45:00	0
0118-0006	2018-03-18 03:00:00	0
0118-0006	2018-03-18 03:15:00	0
0118-0006	2018-03-18 03:30:00	0
0118-0006	2018-03-18 03:45:00	0
0118-0006	2018-03-18 04:00:00	0
0118-0006	2018-03-18 04:15:00	0
0118-0006	2018-03-18 04:30:00	0
0118-0006	2018-03-18 04:45:00	0
0118-0006	2018-03-18 05:00:00	0
0118-0006	2018-03-18 05:15:00	0
0118-0006	2018-03-18 05:30:00	0
0118-0006	2018-03-18 05:45:00	0
0118-0006	2018-03-18 06:00:00	0
0118-0006	2018-03-18 06:15:00	0
0118-0006	2018-03-18 06:30:00	0
0118-0006	2018-03-18 06:45:00	65
0118-0006	2018-03-18 07:00:00	0
0118-0006	2018-03-18 07:15:00	16
0118-0006	2018-03-18 07:30:00	0
0118-0006	2018-03-18 07:45:00	0
0118-0006	2018-03-18 08:00:00	42
0118-0006	2018-03-18 08:15:00	443
0118-0006	2018-03-18 08:30:00	32
0118-0006	2018-03-18 08:45:00	137
0118-0006	2018-03-18 09:00:00	79
0118-0006	2018-03-18 09:15:00	442
0118-0006	2018-03-18 09:30:00	23
0118-0006	2018-03-18 09:45:00	0
0118-0006	2018-03-18 10:00:00	6
0118-0006	2018-03-18 10:15:00	0
0118-0006	2018-03-18 10:30:00	61
0118-0006	2018-03-18 10:45:00	88
0118-0006	2018-03-18 11:00:00	99
0118-0006	2018-03-18 11:15:00	410
0118-0006	2018-03-18 11:30:00	0
0118-0006	2018-03-18 11:45:00	0
0118-0006	2018-03-18 12:00:00	0
0118-0006	2018-03-18 12:15:00	0
0118-0006	2018-03-18 12:30:00	0
0118-0006	2018-03-18 12:45:00	342
0118-0006	2018-03-18 13:00:00	336
0118-0006	2018-03-18 13:15:00	134
0118-0006	2018-03-18 13:30:00	142
0118-0006	2018-03-18 13:45:00	439
0118-0006	2018-03-18 14:00:00	93
0118-0006	2018-03-18 14:15:00	61
0118-0006	2018-03-18 14:30:00	131
0118-0006	2018-03-18 14:45:00	38
0118-0006	2018-03-18 15:00:00	96
0118-0006	2018-03-18 15:15:00	70
0118-0006	2018-03-18 15:30:00	205
0118-0006	2018-03-18 15:45:00	292
0118-0006	2018-03-18 16:00:00	106
0118-0006	2018-03-18 16:15:00	134
0118-0006	2018-03-18 16:30:00	221
0118-0006	2018-03-18 16:45:00	210
0118-0006	2018-03-18 17:00:00	4
0118-0006	2018-03-18 17:15:00	17
0118-0006	2018-03-18 17:30:00	75
0118-0006	2018-03-18 17:45:00	13
0118-0006	2018-03-18 18:00:00	0
0118-0006	2018-03-18 18:15:00	4
0118-0006	2018-03-18 18:30:00	48
0118-0006	2018-03-18 18:45:00	0
0118-0006	2018-03-18 19:00:00	0
0118-0006	2018-03-18 19:15:00	58
0118-0006	2018-03-18 19:30:00	0
0118-0006	2018-03-18 19:45:00	18
0118-0006	2018-03-18 20:00:00	0
0118-0006	2018-03-18 20:15:00	19
0118-0006	2018-03-18 20:30:00	537
0118-0006	2018-03-18 20:45:00	374
0118-0006	2018-03-18 21:00:00	124
0118-0006	2018-03-18 21:15:00	105
0118-0006	2018-03-18 21:30:00	0
0118-0006	2018-03-18 21:45:00	0
0118-0006	2018-03-18 22:00:00	0
0118-0006	2018-03-18 22:15:00	60
0118-0006	2018-03-18 22:30:00	56
0118-0006	2018-03-18 22:45:00	17
0118-0006	2018-03-18 23:00:00	0
0118-0006	2018-03-18 23:15:00	10
0118-0006	2018-03-18 23:30:00	156
0118-0006	2018-03-18 23:45:00	233
0118-0006	2018-03-19 00:00:00	0
0118-0006	2018-03-19 00:15:00	0
0118-0006	2018-03-19 00:30:00	0
0118-0006	2018-03-19 00:45:00	0
0118-0006	2018-03-19 01:00:00	0
0118-0006	2018-03-19 01:15:00	0
0118-0006	2018-03-19 01:30:00	0
0118-0006	2018-03-19 01:45:00	0
0118-0006	2018-03-19 02:00:00	0
0118-0006	2018-03-19 02:15:00	0
0118-0006	2018-03-19 02:30:00	0
0118-0006	2018-03-19 02:45:00	0
0118-0006	2018-03-19 03:00:00	0
0118-0006	2018-03-19 03:15:00	0
0118-0006	2018-03-19 03:30:00	0
0118-0006	2018-03-19 03:45:00	0
0118-0006	2018-03-19 04:00:00	0
0118-0006	2018-03-19 04:15:00	0
0118-0006	2018-03-19 04:30:00	0
0118-0006	2018-03-19 04:45:00	0
0118-0006	2018-03-19 05:00:00	0
0118-0006	2018-03-19 05:15:00	0
0118-0006	2018-03-19 05:30:00	0
0118-0006	2018-03-19 05:45:00	0
0118-0006	2018-03-19 06:00:00	0
0118-0006	2018-03-19 06:15:00	63
0118-0006	2018-03-19 06:30:00	91
0118-0006	2018-03-19 06:45:00	229
0118-0006	2018-03-19 07:00:00	697
0118-0006	2018-03-19 07:15:00	1004
0118-0006	2018-03-19 07:30:00	1420
0118-0006	2018-03-19 07:45:00	599
0118-0006	2018-03-19 08:00:00	1205
0118-0006	2018-03-19 08:15:00	837
0118-0006	2018-03-19 08:30:00	45
0118-0006	2018-03-19 08:45:00	89
0118-0006	2018-03-19 09:00:00	165
0118-0006	2018-03-19 09:15:00	1212
0118-0006	2018-03-19 09:30:00	452
0118-0006	2018-03-19 09:45:00	140
0118-0006	2018-03-19 10:00:00	319
0118-0006	2018-03-19 10:15:00	151
0118-0006	2018-03-19 10:30:00	266
0118-0006	2018-03-19 10:45:00	4
0118-0006	2018-03-19 11:00:00	238
0118-0006	2018-03-19 11:15:00	149
0118-0006	2018-03-19 11:30:00	226
0118-0006	2018-03-19 11:45:00	106
0118-0006	2018-03-19 12:00:00	19
0118-0006	2018-03-19 12:15:00	39
0118-0006	2018-03-19 12:30:00	35
0118-0006	2018-03-19 12:45:00	19
0118-0006	2018-03-19 13:00:00	49
0118-0006	2018-03-19 13:15:00	35
0118-0006	2018-03-19 13:30:00	0
0118-0006	2018-03-19 13:45:00	10
0118-0006	2018-03-19 14:00:00	70
0118-0006	2018-03-19 14:15:00	174
0118-0006	2018-03-19 14:30:00	50
0118-0006	2018-03-19 14:45:00	118
0118-0006	2018-03-19 15:00:00	646
0118-0006	2018-03-19 15:15:00	25
0118-0006	2018-03-19 15:30:00	0
0118-0006	2018-03-19 15:45:00	152
0118-0006	2018-03-19 16:00:00	247
0118-0006	2018-03-19 16:15:00	96
0118-0006	2018-03-19 16:30:00	241
0118-0006	2018-03-19 16:45:00	514
0118-0006	2018-03-19 17:00:00	379
0118-0006	2018-03-19 17:15:00	483
0118-0006	2018-03-19 17:30:00	121
0118-0006	2018-03-19 17:45:00	90
0118-0006	2018-03-19 18:00:00	343
0118-0006	2018-03-19 18:15:00	14
0118-0006	2018-03-19 18:30:00	97
0118-0006	2018-03-19 18:45:00	184
0118-0006	2018-03-19 19:00:00	271
0118-0006	2018-03-19 19:15:00	171
0118-0006	2018-03-19 19:30:00	0
0118-0006	2018-03-19 19:45:00	0
0118-0006	2018-03-19 20:00:00	0
0118-0006	2018-03-19 20:15:00	48
0118-0006	2018-03-19 20:30:00	0
0118-0006	2018-03-19 20:45:00	28
0118-0006	2018-03-19 21:00:00	21
0118-0006	2018-03-19 21:15:00	24
0118-0006	2018-03-19 21:30:00	0
0118-0006	2018-03-19 21:45:00	0
0118-0006	2018-03-19 22:00:00	0
0118-0006	2018-03-19 22:15:00	0
0118-0006	2018-03-19 22:30:00	0
0118-0006	2018-03-19 22:45:00	0
0118-0006	2018-03-19 23:00:00	0
0118-0006	2018-03-19 23:15:00	72
0118-0006	2018-03-19 23:30:00	359
0118-0006	2018-03-19 23:45:00	8
0118-0006	2018-03-20 00:00:00	35
0118-0006	2018-03-20 00:15:00	0
0118-0006	2018-03-20 00:30:00	0
0118-0006	2018-03-20 00:45:00	0
0118-0006	2018-03-20 01:00:00	0
0118-0006	2018-03-20 01:15:00	0
0118-0006	2018-03-20 01:30:00	0
0118-0006	2018-03-20 01:45:00	0
0118-0006	2018-03-20 02:00:00	0
0118-0006	2018-03-20 02:15:00	4
0118-0006	2018-03-20 02:30:00	0
0118-0006	2018-03-20 02:45:00	0
0118-0006	2018-03-20 03:00:00	0
0118-0006	2018-03-20 03:15:00	0
0118-0006	2018-03-20 03:30:00	0
0118-0006	2018-03-20 03:45:00	0
0118-0006	2018-03-20 04:00:00	0
0118-0006	2018-03-20 04:15:00	0
0118-0006	2018-03-20 04:30:00	0
0118-0006	2018-03-20 04:45:00	0
0118-0006	2018-03-20 05:00:00	0
0118-0006	2018-03-20 05:15:00	76
0118-0006	2018-03-20 05:30:00	9
0118-0006	2018-03-20 05:45:00	0
0118-0006	2018-03-20 06:00:00	0
0118-0006	2018-03-20 06:15:00	0
0118-0006	2018-03-20 06:30:00	0
0118-0006	2018-03-20 06:45:00	4
0118-0006	2018-03-20 07:00:00	83
0118-0006	2018-03-20 07:15:00	140
0118-0006	2018-03-20 07:30:00	208
0118-0006	2018-03-20 07:45:00	8
0118-0006	2018-03-20 08:00:00	0
0118-0006	2018-03-20 08:15:00	13
0118-0006	2018-03-20 08:30:00	27
0118-0006	2018-03-20 08:45:00	58
0118-0006	2018-03-20 09:00:00	262
0118-0006	2018-03-20 09:15:00	75
0118-0006	2018-03-20 09:30:00	262
0118-0006	2018-03-20 09:45:00	342
0118-0006	2018-03-20 10:00:00	561
0118-0006	2018-03-20 10:15:00	461
0118-0006	2018-03-20 10:30:00	0
0118-0006	2018-03-20 10:45:00	0
0118-0006	2018-03-20 11:00:00	0
0118-0006	2018-03-20 11:15:00	0
0118-0006	2018-03-20 11:30:00	300
0118-0006	2018-03-20 11:45:00	14
0118-0006	2018-03-20 12:00:00	0
0118-0006	2018-03-20 12:15:00	0
0118-0006	2018-03-20 12:30:00	113
0118-0006	2018-03-20 12:45:00	341
0118-0006	2018-03-20 13:00:00	187
0118-0006	2018-03-20 13:15:00	163
0118-0006	2018-03-20 13:30:00	278
0118-0006	2018-03-20 13:45:00	314
0118-0006	2018-03-20 14:00:00	70
0118-0006	2018-03-20 14:15:00	604
0118-0006	2018-03-20 14:30:00	162
0118-0006	2018-03-20 14:45:00	245
0118-0006	2018-03-20 15:00:00	270
0118-0006	2018-03-20 15:15:00	69
0118-0006	2018-03-20 15:30:00	150
0118-0006	2018-03-20 15:45:00	62
0118-0006	2018-03-20 16:00:00	0
0118-0006	2018-03-20 16:15:00	0
0118-0006	2018-03-20 16:30:00	0
0118-0006	2018-03-20 16:45:00	21
0118-0006	2018-03-20 17:00:00	60
0118-0006	2018-03-20 17:15:00	0
0118-0006	2018-03-20 17:30:00	158
0118-0006	2018-03-20 17:45:00	367
0118-0006	2018-03-20 18:00:00	578
0118-0006	2018-03-20 18:15:00	269
0118-0006	2018-03-20 18:30:00	284
0118-0006	2018-03-20 18:45:00	131
0118-0006	2018-03-20 19:00:00	193
0118-0006	2018-03-20 19:15:00	23
0118-0006	2018-03-20 19:30:00	75
0118-0006	2018-03-20 19:45:00	88
0118-0006	2018-03-20 20:00:00	145
0118-0006	2018-03-20 20:15:00	7
0118-0006	2018-03-20 20:30:00	26
0118-0006	2018-03-20 20:45:00	104
0118-0006	2018-03-20 21:00:00	422
0118-0006	2018-03-20 21:15:00	347
0118-0006	2018-03-20 21:30:00	479
0118-0006	2018-03-20 21:45:00	84
0118-0006	2018-03-20 22:00:00	73
0118-0006	2018-03-20 22:15:00	0
0118-0006	2018-03-20 22:30:00	8
0118-0006	2018-03-20 22:45:00	19
0118-0006	2018-03-20 23:00:00	47
0118-0006	2018-03-20 23:15:00	279
0118-0006	2018-03-20 23:30:00	33
0118-0006	2018-03-20 23:45:00	0
0118-0006	2018-03-21 00:00:00	0
0118-0006	2018-03-21 00:15:00	0
0118-0006	2018-03-21 00:30:00	0
0118-0006	2018-03-21 00:45:00	0
0118-0006	2018-03-21 01:00:00	0
0118-0006	2018-03-21 01:15:00	0
0118-0006	2018-03-21 01:30:00	6
0118-0006	2018-03-21 01:45:00	0
0118-0006	2018-03-21 02:00:00	0
0118-0006	2018-03-21 02:15:00	0
0118-0006	2018-03-21 02:30:00	0
0118-0006	2018-03-21 02:45:00	0
0118-0006	2018-03-21 03:00:00	0
0118-0006	2018-03-21 03:15:00	0
0118-0006	2018-03-21 03:30:00	41
0118-0006	2018-03-21 03:45:00	35
0118-0006	2018-03-21 04:00:00	0
0118-0006	2018-03-21 04:15:00	0
0118-0006	2018-03-21 04:30:00	0
0118-0006	2018-03-21 04:45:00	0
0118-0006	2018-03-21 05:00:00	0
0118-0006	2018-03-21 05:15:00	0
0118-0006	2018-03-21 05:30:00	0
0118-0006	2018-03-21 05:45:00	0
0118-0006	2018-03-21 06:00:00	0
0118-0006	2018-03-21 06:15:00	5
0118-0006	2018-03-21 06:30:00	171
0118-0006	2018-03-21 06:45:00	335
0118-0006	2018-03-21 07:00:00	743
0118-0006	2018-03-21 07:15:00	1027
0118-0006	2018-03-21 07:30:00	912
0118-0006	2018-03-21 07:45:00	660
0118-0006	2018-03-21 08:00:00	362
0118-0006	2018-03-21 08:15:00	319
0118-0006	2018-03-21 08:30:00	6
0118-0006	2018-03-21 08:45:00	568
0118-0006	2018-03-21 09:00:00	546
0118-0006	2018-03-21 09:15:00	1102
0118-0006	2018-03-21 09:30:00	133
0118-0006	2018-03-21 09:45:00	344
0118-0006	2018-03-21 10:00:00	141
0118-0006	2018-03-21 10:15:00	329
0118-0006	2018-03-21 10:30:00	216
0118-0006	2018-03-21 10:45:00	0
0118-0006	2018-03-21 11:00:00	31
0118-0006	2018-03-21 11:15:00	0
0118-0006	2018-03-21 11:30:00	62
0118-0006	2018-03-21 11:45:00	17
0118-0006	2018-03-21 12:00:00	23
0118-0006	2018-03-21 12:15:00	21
0118-0006	2018-03-21 12:30:00	30
0118-0006	2018-03-21 12:45:00	27
0118-0006	2018-03-21 13:00:00	159
0118-0006	2018-03-21 13:15:00	54
0118-0006	2018-03-21 13:30:00	181
0118-0006	2018-03-21 13:45:00	0
0118-0006	2018-03-21 14:00:00	22
0118-0006	2018-03-21 14:15:00	0
0118-0006	2018-03-21 14:30:00	0
0118-0006	2018-03-21 14:45:00	44
0118-0006	2018-03-21 15:00:00	4
0118-0006	2018-03-21 15:15:00	8
0118-0006	2018-03-21 15:30:00	87
0118-0006	2018-03-21 15:45:00	109
0118-0006	2018-03-21 16:00:00	149
0118-0006	2018-03-21 16:15:00	260
0118-0006	2018-03-21 16:30:00	47
0118-0006	2018-03-21 16:45:00	111
0118-0006	2018-03-21 17:00:00	148
0118-0006	2018-03-21 17:15:00	562
0118-0006	2018-03-21 17:30:00	207
0118-0006	2018-03-21 17:45:00	390
0118-0006	2018-03-21 18:00:00	104
0118-0006	2018-03-21 18:15:00	217
0118-0006	2018-03-21 18:30:00	0
0118-0006	2018-03-21 18:45:00	29
0118-0006	2018-03-21 19:00:00	185
0118-0006	2018-03-21 19:15:00	5
0118-0006	2018-03-21 19:30:00	0
0118-0006	2018-03-21 19:45:00	0
0118-0006	2018-03-21 20:00:00	0
0118-0006	2018-03-21 20:15:00	198
0118-0006	2018-03-21 20:30:00	149
0118-0006	2018-03-21 20:45:00	0
0118-0006	2018-03-21 21:00:00	0
0118-0006	2018-03-21 21:15:00	135
0118-0006	2018-03-21 21:30:00	0
0118-0006	2018-03-21 21:45:00	0
0118-0006	2018-03-21 22:00:00	519
0118-0006	2018-03-21 22:15:00	0
0118-0006	2018-03-21 22:30:00	0
0118-0006	2018-03-21 22:45:00	0
0118-0006	2018-03-21 23:00:00	28
0118-0006	2018-03-21 23:15:00	53
0118-0006	2018-03-21 23:30:00	209
0118-0006	2018-03-21 23:45:00	53
0118-0006	2018-03-22 00:00:00	0
0118-0006	2018-03-22 00:15:00	31
0118-0006	2018-03-22 00:30:00	19
0118-0006	2018-03-22 00:45:00	0
0118-0006	2018-03-22 01:00:00	0
0118-0006	2018-03-22 01:15:00	0
0118-0006	2018-03-22 01:30:00	0
0118-0006	2018-03-22 01:45:00	0
0118-0006	2018-03-22 02:00:00	0
0118-0006	2018-03-22 02:15:00	0
0118-0006	2018-03-22 02:30:00	0
0118-0006	2018-03-22 02:45:00	0
0118-0006	2018-03-22 03:00:00	0
0118-0006	2018-03-22 03:15:00	0
0118-0006	2018-03-22 03:30:00	0
0118-0006	2018-03-22 03:45:00	0
0118-0006	2018-03-22 04:00:00	0
0118-0006	2018-03-22 04:15:00	0
0118-0006	2018-03-22 04:30:00	0
0118-0006	2018-03-22 04:45:00	0
0118-0006	2018-03-22 05:00:00	0
0118-0006	2018-03-22 05:15:00	6
0118-0006	2018-03-22 05:30:00	0
0118-0006	2018-03-22 05:45:00	64
0118-0006	2018-03-22 06:00:00	31
0118-0006	2018-03-22 06:15:00	0
0118-0006	2018-03-22 06:30:00	0
0118-0006	2018-03-22 06:45:00	0
0118-0006	2018-03-22 07:00:00	95
0118-0006	2018-03-22 07:15:00	354
0118-0006	2018-03-22 07:30:00	990
0118-0006	2018-03-22 07:45:00	330
0118-0006	2018-03-22 08:00:00	787
0118-0006	2018-03-22 08:15:00	391
0118-0006	2018-03-22 08:30:00	430
0118-0006	2018-03-22 08:45:00	357
0118-0006	2018-03-22 09:00:00	97
0118-0006	2018-03-22 09:15:00	265
0118-0006	2018-03-22 09:30:00	288
0118-0006	2018-03-22 09:45:00	962
0118-0006	2018-03-22 10:00:00	343
0118-0006	2018-03-22 10:15:00	175
0118-0006	2018-03-22 10:30:00	251
0118-0006	2018-03-22 10:45:00	0
0118-0006	2018-03-22 11:00:00	0
0118-0006	2018-03-22 11:15:00	370
0118-0006	2018-03-22 11:30:00	0
0118-0006	2018-03-22 11:45:00	183
0118-0006	2018-03-22 12:00:00	0
0118-0006	2018-03-22 12:15:00	0
0118-0006	2018-03-22 12:30:00	0
0118-0006	2018-03-22 12:45:00	0
0118-0006	2018-03-22 13:00:00	0
0118-0006	2018-03-22 13:15:00	0
0118-0006	2018-03-22 13:30:00	0
0118-0006	2018-03-22 13:45:00	0
0118-0006	2018-03-22 14:00:00	0
0118-0006	2018-03-22 14:15:00	0
0118-0006	2018-03-22 14:30:00	0
0118-0006	2018-03-22 14:45:00	0
0118-0006	2018-03-22 15:00:00	0
0118-0006	2018-03-22 15:15:00	0
0118-0006	2018-03-22 15:30:00	0
0118-0006	2018-03-22 15:45:00	0
0118-0006	2018-03-22 16:00:00	0
0118-0006	2018-03-22 16:15:00	0
0118-0006	2018-03-22 16:30:00	0
0118-0006	2018-03-22 16:45:00	0
0118-0006	2018-03-22 17:00:00	0
0118-0006	2018-03-22 17:15:00	0
0118-0006	2018-03-22 17:30:00	0
0118-0006	2018-03-22 17:45:00	0
0118-0006	2018-03-22 18:00:00	0
0118-0006	2018-03-22 18:15:00	0
0118-0006	2018-03-22 18:30:00	0
0118-0006	2018-03-22 18:45:00	0
0118-0006	2018-03-22 19:00:00	0
0118-0006	2018-03-22 19:15:00	0
0118-0006	2018-03-22 19:30:00	0
0118-0006	2018-03-22 19:45:00	0
0118-0006	2018-03-22 20:00:00	0
0118-0006	2018-03-22 20:15:00	0
0118-0006	2018-03-22 20:30:00	0
0118-0006	2018-03-22 20:45:00	0
0118-0006	2018-03-22 21:00:00	0
0118-0006	2018-03-22 21:15:00	0
0118-0006	2018-03-22 21:30:00	0
0118-0006	2018-03-22 21:45:00	0
0118-0006	2018-03-22 22:00:00	0
0118-0006	2018-03-22 22:15:00	0
0118-0006	2018-03-22 22:30:00	0
0118-0006	2018-03-22 22:45:00	0
0118-0006	2018-03-22 23:00:00	0
0118-0006	2018-03-22 23:15:00	0
0118-0006	2018-03-22 23:30:00	0
0118-0006	2018-03-22 23:45:00	0
0118-0006	2018-03-23 00:00:00	0
0118-0006	2018-03-23 00:15:00	0
0118-0006	2018-03-23 00:30:00	0
0118-0006	2018-03-23 00:45:00	0
0118-0006	2018-03-23 01:00:00	0
0118-0006	2018-03-23 01:15:00	0
0118-0006	2018-03-23 01:30:00	0
0118-0006	2018-03-23 01:45:00	0
0118-0006	2018-03-23 02:00:00	0
0118-0006	2018-03-23 02:15:00	0
0118-0006	2018-03-23 02:30:00	0
0118-0006	2018-03-23 02:45:00	0
0118-0006	2018-03-23 03:00:00	0
0118-0006	2018-03-23 03:15:00	0
0118-0006	2018-03-23 03:30:00	0
0118-0006	2018-03-23 03:45:00	0
0118-0006	2018-03-23 04:00:00	0
0118-0006	2018-03-23 04:15:00	0
0118-0006	2018-03-23 04:30:00	0
0118-0006	2018-03-23 04:45:00	0
0118-0006	2018-03-23 05:00:00	0
0118-0006	2018-03-23 05:15:00	0
0118-0006	2018-03-23 05:30:00	0
0118-0006	2018-03-23 05:45:00	0
0118-0006	2018-03-23 06:00:00	0
0118-0006	2018-03-23 06:15:00	0
0118-0006	2018-03-23 06:30:00	0
0118-0006	2018-03-23 06:45:00	0
0118-0006	2018-03-23 07:00:00	0
0118-0006	2018-03-23 07:15:00	0
0118-0006	2018-03-23 07:30:00	0
0118-0006	2018-03-23 07:45:00	0
0118-0006	2018-03-23 08:00:00	0
0118-0006	2018-03-23 08:15:00	0
0118-0006	2018-03-23 08:30:00	0
0118-0006	2018-03-23 08:45:00	0
0118-0006	2018-03-23 09:00:00	0
0118-0006	2018-03-23 09:15:00	0
0118-0006	2018-03-23 09:30:00	0
0118-0006	2018-03-23 09:45:00	0
0118-0006	2018-03-23 10:00:00	0
0118-0006	2018-03-23 10:15:00	0
0118-0006	2018-03-23 10:30:00	0
0118-0006	2018-03-23 10:45:00	0
0118-0006	2018-03-23 11:00:00	0
0118-0006	2018-03-23 11:15:00	0
0118-0006	2018-03-23 11:30:00	0
0118-0006	2018-03-23 11:45:00	0
0118-0006	2018-03-23 12:00:00	0
0118-0006	2018-03-23 12:15:00	0
0118-0006	2018-03-23 12:30:00	0
0118-0006	2018-03-23 12:45:00	0
0118-0006	2018-03-23 13:00:00	0
0118-0006	2018-03-23 13:15:00	0
0118-0006	2018-03-23 13:30:00	0
0118-0006	2018-03-23 13:45:00	0
0118-0006	2018-03-23 14:00:00	0
0118-0006	2018-03-23 14:15:00	0
0118-0006	2018-03-23 14:30:00	0
0118-0006	2018-03-23 14:45:00	0
0118-0006	2018-03-23 15:00:00	0
0118-0006	2018-03-23 15:15:00	0
0118-0006	2018-03-23 15:30:00	0
0118-0006	2018-03-23 15:45:00	0
0118-0006	2018-03-23 16:00:00	0
0118-0006	2018-03-23 16:15:00	0
0118-0006	2018-03-23 16:30:00	0
0118-0006	2018-03-23 16:45:00	0
0118-0006	2018-03-23 17:00:00	0
0118-0006	2018-03-23 17:15:00	0
0118-0006	2018-03-23 17:30:00	0
0118-0006	2018-03-23 17:45:00	0
0118-0006	2018-03-23 18:00:00	0
0118-0006	2018-03-23 18:15:00	0
0118-0006	2018-03-23 18:30:00	0
0118-0006	2018-03-23 18:45:00	0
0118-0006	2018-03-23 19:00:00	0
0118-0006	2018-03-23 19:15:00	0
0118-0006	2018-03-23 19:30:00	0
0118-0006	2018-03-23 19:45:00	0
0118-0006	2018-03-23 20:00:00	0
0118-0006	2018-03-23 20:15:00	0
0118-0006	2018-03-23 20:30:00	0
0118-0006	2018-03-23 20:45:00	0
0118-0006	2018-03-23 21:00:00	0
0118-0006	2018-03-23 21:15:00	0
0118-0006	2018-03-23 21:30:00	0
0118-0006	2018-03-23 21:45:00	0
0118-0006	2018-03-23 22:00:00	0
0118-0006	2018-03-23 22:15:00	0
0118-0006	2018-03-23 22:30:00	0
0118-0006	2018-03-23 22:45:00	0
0118-0006	2018-03-23 23:00:00	0
0118-0006	2018-03-23 23:15:00	0
0118-0006	2018-03-23 23:30:00	0
0118-0006	2018-03-23 23:45:00	0
