## Supplementary Data 2 for "Digital phenotyping by consumer wearables identifies sleep-associated markers of cardiovascular disease risk and biological aging": ActivityTable_0118-0033-NHC.tsv

0118-0033	2018-04-05 00:00:00	0
0118-0033	2018-04-05 00:15:00	0
0118-0033	2018-04-05 00:30:00	0
0118-0033	2018-04-05 00:45:00	0
0118-0033	2018-04-05 01:00:00	0
0118-0033	2018-04-05 01:15:00	0
0118-0033	2018-04-05 01:30:00	0
0118-0033	2018-04-05 01:45:00	0
0118-0033	2018-04-05 02:00:00	0
0118-0033	2018-04-05 02:15:00	0
0118-0033	2018-04-05 02:30:00	0
0118-0033	2018-04-05 02:45:00	0
0118-0033	2018-04-05 03:00:00	0
0118-0033	2018-04-05 03:15:00	0
0118-0033	2018-04-05 03:30:00	0
0118-0033	2018-04-05 03:45:00	0
0118-0033	2018-04-05 04:00:00	0
0118-0033	2018-04-05 04:15:00	0
0118-0033	2018-04-05 04:30:00	0
0118-0033	2018-04-05 04:45:00	0
0118-0033	2018-04-05 05:00:00	0
0118-0033	2018-04-05 05:15:00	0
0118-0033	2018-04-05 05:30:00	0
0118-0033	2018-04-05 05:45:00	0
0118-0033	2018-04-05 06:00:00	0
0118-0033	2018-04-05 06:15:00	0
0118-0033	2018-04-05 06:30:00	0
0118-0033	2018-04-05 06:45:00	0
0118-0033	2018-04-05 07:00:00	0
0118-0033	2018-04-05 07:15:00	0
0118-0033	2018-04-05 07:30:00	0
0118-0033	2018-04-05 07:45:00	0
0118-0033	2018-04-05 08:00:00	0
0118-0033	2018-04-05 08:15:00	0
0118-0033	2018-04-05 08:30:00	0
0118-0033	2018-04-05 08:45:00	0
0118-0033	2018-04-05 09:00:00	0
0118-0033	2018-04-05 09:15:00	0
0118-0033	2018-04-05 09:30:00	0
0118-0033	2018-04-05 09:45:00	0
0118-0033	2018-04-05 10:00:00	0
0118-0033	2018-04-05 10:15:00	0
0118-0033	2018-04-05 10:30:00	0
0118-0033	2018-04-05 10:45:00	0
0118-0033	2018-04-05 11:00:00	0
0118-0033	2018-04-05 11:15:00	0
0118-0033	2018-04-05 11:30:00	0
0118-0033	2018-04-05 11:45:00	0
0118-0033	2018-04-05 12:00:00	0
0118-0033	2018-04-05 12:15:00	0
0118-0033	2018-04-05 12:30:00	0
0118-0033	2018-04-05 12:45:00	0
0118-0033	2018-04-05 13:00:00	0
0118-0033	2018-04-05 13:15:00	0
0118-0033	2018-04-05 13:30:00	0
0118-0033	2018-04-05 13:45:00	0
0118-0033	2018-04-05 14:00:00	0
0118-0033	2018-04-05 14:15:00	76
0118-0033	2018-04-05 14:30:00	0
0118-0033	2018-04-05 14:45:00	8
0118-0033	2018-04-05 15:00:00	0
0118-0033	2018-04-05 15:15:00	0
0118-0033	2018-04-05 15:30:00	0
0118-0033	2018-04-05 15:45:00	0
0118-0033	2018-04-05 16:00:00	0
0118-0033	2018-04-05 16:15:00	0
0118-0033	2018-04-05 16:30:00	0
0118-0033	2018-04-05 16:45:00	0
0118-0033	2018-04-05 17:00:00	0
0118-0033	2018-04-05 17:15:00	0
0118-0033	2018-04-05 17:30:00	0
0118-0033	2018-04-05 17:45:00	0
0118-0033	2018-04-05 18:00:00	0
0118-0033	2018-04-05 18:15:00	0
0118-0033	2018-04-05 18:30:00	0
0118-0033	2018-04-05 18:45:00	0
0118-0033	2018-04-05 19:00:00	0
0118-0033	2018-04-05 19:15:00	0
0118-0033	2018-04-05 19:30:00	0
0118-0033	2018-04-05 19:45:00	0
0118-0033	2018-04-05 20:00:00	0
0118-0033	2018-04-05 20:15:00	0
0118-0033	2018-04-05 20:30:00	0
0118-0033	2018-04-05 20:45:00	0
0118-0033	2018-04-05 21:00:00	0
0118-0033	2018-04-05 21:15:00	0
0118-0033	2018-04-05 21:30:00	0
0118-0033	2018-04-05 21:45:00	0
0118-0033	2018-04-05 22:00:00	0
0118-0033	2018-04-05 22:15:00	0
0118-0033	2018-04-05 22:30:00	0
0118-0033	2018-04-05 22:45:00	0
0118-0033	2018-04-05 23:00:00	0
0118-0033	2018-04-05 23:15:00	0
0118-0033	2018-04-05 23:30:00	0
0118-0033	2018-04-05 23:45:00	0
0118-0033	2018-04-06 00:00:00	0
0118-0033	2018-04-06 00:15:00	0
0118-0033	2018-04-06 00:30:00	0
0118-0033	2018-04-06 00:45:00	0
0118-0033	2018-04-06 01:00:00	0
0118-0033	2018-04-06 01:15:00	0
0118-0033	2018-04-06 01:30:00	0
0118-0033	2018-04-06 01:45:00	0
0118-0033	2018-04-06 02:00:00	0
0118-0033	2018-04-06 02:15:00	0
0118-0033	2018-04-06 02:30:00	0
0118-0033	2018-04-06 02:45:00	0
0118-0033	2018-04-06 03:00:00	0
0118-0033	2018-04-06 03:15:00	0
0118-0033	2018-04-06 03:30:00	0
0118-0033	2018-04-06 03:45:00	0
0118-0033	2018-04-06 04:00:00	0
0118-0033	2018-04-06 04:15:00	0
0118-0033	2018-04-06 04:30:00	0
0118-0033	2018-04-06 04:45:00	0
0118-0033	2018-04-06 05:00:00	0
0118-0033	2018-04-06 05:15:00	0
0118-0033	2018-04-06 05:30:00	0
0118-0033	2018-04-06 05:45:00	0
0118-0033	2018-04-06 06:00:00	0
0118-0033	2018-04-06 06:15:00	0
0118-0033	2018-04-06 06:30:00	0
0118-0033	2018-04-06 06:45:00	0
0118-0033	2018-04-06 07:00:00	0
0118-0033	2018-04-06 07:15:00	0
0118-0033	2018-04-06 07:30:00	0
0118-0033	2018-04-06 07:45:00	0
0118-0033	2018-04-06 08:00:00	0
0118-0033	2018-04-06 08:15:00	0
0118-0033	2018-04-06 08:30:00	0
0118-0033	2018-04-06 08:45:00	0
0118-0033	2018-04-06 09:00:00	0
0118-0033	2018-04-06 09:15:00	0
0118-0033	2018-04-06 09:30:00	0
0118-0033	2018-04-06 09:45:00	0
0118-0033	2018-04-06 10:00:00	0
0118-0033	2018-04-06 10:15:00	0
0118-0033	2018-04-06 10:30:00	0
0118-0033	2018-04-06 10:45:00	0
0118-0033	2018-04-06 11:00:00	0
0118-0033	2018-04-06 11:15:00	0
0118-0033	2018-04-06 11:30:00	0
0118-0033	2018-04-06 11:45:00	0
0118-0033	2018-04-06 12:00:00	0
0118-0033	2018-04-06 12:15:00	0
0118-0033	2018-04-06 12:30:00	0
0118-0033	2018-04-06 12:45:00	0
0118-0033	2018-04-06 13:00:00	0
0118-0033	2018-04-06 13:15:00	0
0118-0033	2018-04-06 13:30:00	0
0118-0033	2018-04-06 13:45:00	0
0118-0033	2018-04-06 14:00:00	0
0118-0033	2018-04-06 14:15:00	0
0118-0033	2018-04-06 14:30:00	0
0118-0033	2018-04-06 14:45:00	0
0118-0033	2018-04-06 15:00:00	0
0118-0033	2018-04-06 15:15:00	0
0118-0033	2018-04-06 15:30:00	0
0118-0033	2018-04-06 15:45:00	0
0118-0033	2018-04-06 16:00:00	0
0118-0033	2018-04-06 16:15:00	0
0118-0033	2018-04-06 16:30:00	0
0118-0033	2018-04-06 16:45:00	0
0118-0033	2018-04-06 17:00:00	0
0118-0033	2018-04-06 17:15:00	0
0118-0033	2018-04-06 17:30:00	0
0118-0033	2018-04-06 17:45:00	0
0118-0033	2018-04-06 18:00:00	0
0118-0033	2018-04-06 18:15:00	0
0118-0033	2018-04-06 18:30:00	0
0118-0033	2018-04-06 18:45:00	0
0118-0033	2018-04-06 19:00:00	0
0118-0033	2018-04-06 19:15:00	0
0118-0033	2018-04-06 19:30:00	0
0118-0033	2018-04-06 19:45:00	0
0118-0033	2018-04-06 20:00:00	0
0118-0033	2018-04-06 20:15:00	0
0118-0033	2018-04-06 20:30:00	0
0118-0033	2018-04-06 20:45:00	0
0118-0033	2018-04-06 21:00:00	0
0118-0033	2018-04-06 21:15:00	0
0118-0033	2018-04-06 21:30:00	0
0118-0033	2018-04-06 21:45:00	0
0118-0033	2018-04-06 22:00:00	0
0118-0033	2018-04-06 22:15:00	0
0118-0033	2018-04-06 22:30:00	0
0118-0033	2018-04-06 22:45:00	0
0118-0033	2018-04-06 23:00:00	0
0118-0033	2018-04-06 23:15:00	0
0118-0033	2018-04-06 23:30:00	0
0118-0033	2018-04-06 23:45:00	0
0118-0033	2018-04-07 00:00:00	0
0118-0033	2018-04-07 00:15:00	0
0118-0033	2018-04-07 00:30:00	0
0118-0033	2018-04-07 00:45:00	0
0118-0033	2018-04-07 01:00:00	0
0118-0033	2018-04-07 01:15:00	0
0118-0033	2018-04-07 01:30:00	0
0118-0033	2018-04-07 01:45:00	0
0118-0033	2018-04-07 02:00:00	0
0118-0033	2018-04-07 02:15:00	0
0118-0033	2018-04-07 02:30:00	0
0118-0033	2018-04-07 02:45:00	0
0118-0033	2018-04-07 03:00:00	0
0118-0033	2018-04-07 03:15:00	0
0118-0033	2018-04-07 03:30:00	0
0118-0033	2018-04-07 03:45:00	0
0118-0033	2018-04-07 04:00:00	0
0118-0033	2018-04-07 04:15:00	0
0118-0033	2018-04-07 04:30:00	0
0118-0033	2018-04-07 04:45:00	0
0118-0033	2018-04-07 05:00:00	0
0118-0033	2018-04-07 05:15:00	0
0118-0033	2018-04-07 05:30:00	0
0118-0033	2018-04-07 05:45:00	0
0118-0033	2018-04-07 06:00:00	0
0118-0033	2018-04-07 06:15:00	0
0118-0033	2018-04-07 06:30:00	0
0118-0033	2018-04-07 06:45:00	0
0118-0033	2018-04-07 07:00:00	0
0118-0033	2018-04-07 07:15:00	0
0118-0033	2018-04-07 07:30:00	0
0118-0033	2018-04-07 07:45:00	0
0118-0033	2018-04-07 08:00:00	0
0118-0033	2018-04-07 08:15:00	0
0118-0033	2018-04-07 08:30:00	0
0118-0033	2018-04-07 08:45:00	0
0118-0033	2018-04-07 09:00:00	0
0118-0033	2018-04-07 09:15:00	0
0118-0033	2018-04-07 09:30:00	0
0118-0033	2018-04-07 09:45:00	0
0118-0033	2018-04-07 10:00:00	0
0118-0033	2018-04-07 10:15:00	0
0118-0033	2018-04-07 10:30:00	0
0118-0033	2018-04-07 10:45:00	0
0118-0033	2018-04-07 11:00:00	0
0118-0033	2018-04-07 11:15:00	0
0118-0033	2018-04-07 11:30:00	0
0118-0033	2018-04-07 11:45:00	0
0118-0033	2018-04-07 12:00:00	0
0118-0033	2018-04-07 12:15:00	0
0118-0033	2018-04-07 12:30:00	0
0118-0033	2018-04-07 12:45:00	0
0118-0033	2018-04-07 13:00:00	0
0118-0033	2018-04-07 13:15:00	0
0118-0033	2018-04-07 13:30:00	0
0118-0033	2018-04-07 13:45:00	0
0118-0033	2018-04-07 14:00:00	0
0118-0033	2018-04-07 14:15:00	0
0118-0033	2018-04-07 14:30:00	0
0118-0033	2018-04-07 14:45:00	0
0118-0033	2018-04-07 15:00:00	0
0118-0033	2018-04-07 15:15:00	0
0118-0033	2018-04-07 15:30:00	0
0118-0033	2018-04-07 15:45:00	0
0118-0033	2018-04-07 16:00:00	0
0118-0033	2018-04-07 16:15:00	0
0118-0033	2018-04-07 16:30:00	0
0118-0033	2018-04-07 16:45:00	0
0118-0033	2018-04-07 17:00:00	0
0118-0033	2018-04-07 17:15:00	0
0118-0033	2018-04-07 17:30:00	0
0118-0033	2018-04-07 17:45:00	0
0118-0033	2018-04-07 18:00:00	0
0118-0033	2018-04-07 18:15:00	0
0118-0033	2018-04-07 18:30:00	0
0118-0033	2018-04-07 18:45:00	0
0118-0033	2018-04-07 19:00:00	0
0118-0033	2018-04-07 19:15:00	0
0118-0033	2018-04-07 19:30:00	0
0118-0033	2018-04-07 19:45:00	0
0118-0033	2018-04-07 20:00:00	0
0118-0033	2018-04-07 20:15:00	0
0118-0033	2018-04-07 20:30:00	0
0118-0033	2018-04-07 20:45:00	0
0118-0033	2018-04-07 21:00:00	0
0118-0033	2018-04-07 21:15:00	0
0118-0033	2018-04-07 21:30:00	0
0118-0033	2018-04-07 21:45:00	0
0118-0033	2018-04-07 22:00:00	0
0118-0033	2018-04-07 22:15:00	0
0118-0033	2018-04-07 22:30:00	0
0118-0033	2018-04-07 22:45:00	0
0118-0033	2018-04-07 23:00:00	0
0118-0033	2018-04-07 23:15:00	0
0118-0033	2018-04-07 23:30:00	0
0118-0033	2018-04-07 23:45:00	0
0118-0033	2018-04-08 00:00:00	0
0118-0033	2018-04-08 00:15:00	0
0118-0033	2018-04-08 00:30:00	0
0118-0033	2018-04-08 00:45:00	0
0118-0033	2018-04-08 01:00:00	0
0118-0033	2018-04-08 01:15:00	0
0118-0033	2018-04-08 01:30:00	0
0118-0033	2018-04-08 01:45:00	0
0118-0033	2018-04-08 02:00:00	0
0118-0033	2018-04-08 02:15:00	0
0118-0033	2018-04-08 02:30:00	0
0118-0033	2018-04-08 02:45:00	0
0118-0033	2018-04-08 03:00:00	0
0118-0033	2018-04-08 03:15:00	0
0118-0033	2018-04-08 03:30:00	0
0118-0033	2018-04-08 03:45:00	0
0118-0033	2018-04-08 04:00:00	0
0118-0033	2018-04-08 04:15:00	0
0118-0033	2018-04-08 04:30:00	0
0118-0033	2018-04-08 04:45:00	0
0118-0033	2018-04-08 05:00:00	0
0118-0033	2018-04-08 05:15:00	0
0118-0033	2018-04-08 05:30:00	0
0118-0033	2018-04-08 05:45:00	0
0118-0033	2018-04-08 06:00:00	0
0118-0033	2018-04-08 06:15:00	0
0118-0033	2018-04-08 06:30:00	0
0118-0033	2018-04-08 06:45:00	0
0118-0033	2018-04-08 07:00:00	0
0118-0033	2018-04-08 07:15:00	0
0118-0033	2018-04-08 07:30:00	0
0118-0033	2018-04-08 07:45:00	0
0118-0033	2018-04-08 08:00:00	0
0118-0033	2018-04-08 08:15:00	0
0118-0033	2018-04-08 08:30:00	0
0118-0033	2018-04-08 08:45:00	0
0118-0033	2018-04-08 09:00:00	0
0118-0033	2018-04-08 09:15:00	0
0118-0033	2018-04-08 09:30:00	0
0118-0033	2018-04-08 09:45:00	0
0118-0033	2018-04-08 10:00:00	0
0118-0033	2018-04-08 10:15:00	0
0118-0033	2018-04-08 10:30:00	0
0118-0033	2018-04-08 10:45:00	0
0118-0033	2018-04-08 11:00:00	0
0118-0033	2018-04-08 11:15:00	0
0118-0033	2018-04-08 11:30:00	0
0118-0033	2018-04-08 11:45:00	0
0118-0033	2018-04-08 12:00:00	0
0118-0033	2018-04-08 12:15:00	0
0118-0033	2018-04-08 12:30:00	0
0118-0033	2018-04-08 12:45:00	0
0118-0033	2018-04-08 13:00:00	0
0118-0033	2018-04-08 13:15:00	0
0118-0033	2018-04-08 13:30:00	0
0118-0033	2018-04-08 13:45:00	0
0118-0033	2018-04-08 14:00:00	0
0118-0033	2018-04-08 14:15:00	0
0118-0033	2018-04-08 14:30:00	0
0118-0033	2018-04-08 14:45:00	0
0118-0033	2018-04-08 15:00:00	0
0118-0033	2018-04-08 15:15:00	0
0118-0033	2018-04-08 15:30:00	0
0118-0033	2018-04-08 15:45:00	0
0118-0033	2018-04-08 16:00:00	0
0118-0033	2018-04-08 16:15:00	0
0118-0033	2018-04-08 16:30:00	0
0118-0033	2018-04-08 16:45:00	0
0118-0033	2018-04-08 17:00:00	0
0118-0033	2018-04-08 17:15:00	0
0118-0033	2018-04-08 17:30:00	0
0118-0033	2018-04-08 17:45:00	0
0118-0033	2018-04-08 18:00:00	0
0118-0033	2018-04-08 18:15:00	0
0118-0033	2018-04-08 18:30:00	0
0118-0033	2018-04-08 18:45:00	0
0118-0033	2018-04-08 19:00:00	0
0118-0033	2018-04-08 19:15:00	0
0118-0033	2018-04-08 19:30:00	0
0118-0033	2018-04-08 19:45:00	0
0118-0033	2018-04-08 20:00:00	0
0118-0033	2018-04-08 20:15:00	0
0118-0033	2018-04-08 20:30:00	0
0118-0033	2018-04-08 20:45:00	0
0118-0033	2018-04-08 21:00:00	0
0118-0033	2018-04-08 21:15:00	0
0118-0033	2018-04-08 21:30:00	0
0118-0033	2018-04-08 21:45:00	0
0118-0033	2018-04-08 22:00:00	0
0118-0033	2018-04-08 22:15:00	0
0118-0033	2018-04-08 22:30:00	0
0118-0033	2018-04-08 22:45:00	0
0118-0033	2018-04-08 23:00:00	0
0118-0033	2018-04-08 23:15:00	0
0118-0033	2018-04-08 23:30:00	0
0118-0033	2018-04-08 23:45:00	0
0118-0033	2018-04-09 00:00:00	0
0118-0033	2018-04-09 00:15:00	0
0118-0033	2018-04-09 00:30:00	0
0118-0033	2018-04-09 00:45:00	0
0118-0033	2018-04-09 01:00:00	0
0118-0033	2018-04-09 01:15:00	0
0118-0033	2018-04-09 01:30:00	0
0118-0033	2018-04-09 01:45:00	0
0118-0033	2018-04-09 02:00:00	0
0118-0033	2018-04-09 02:15:00	0
0118-0033	2018-04-09 02:30:00	0
0118-0033	2018-04-09 02:45:00	0
0118-0033	2018-04-09 03:00:00	0
0118-0033	2018-04-09 03:15:00	0
0118-0033	2018-04-09 03:30:00	0
0118-0033	2018-04-09 03:45:00	0
0118-0033	2018-04-09 04:00:00	0
0118-0033	2018-04-09 04:15:00	0
0118-0033	2018-04-09 04:30:00	0
0118-0033	2018-04-09 04:45:00	0
0118-0033	2018-04-09 05:00:00	0
0118-0033	2018-04-09 05:15:00	0
0118-0033	2018-04-09 05:30:00	0
0118-0033	2018-04-09 05:45:00	0
0118-0033	2018-04-09 06:00:00	0
0118-0033	2018-04-09 06:15:00	0
0118-0033	2018-04-09 06:30:00	0
0118-0033	2018-04-09 06:45:00	0
0118-0033	2018-04-09 07:00:00	0
0118-0033	2018-04-09 07:15:00	0
0118-0033	2018-04-09 07:30:00	0
0118-0033	2018-04-09 07:45:00	0
0118-0033	2018-04-09 08:00:00	0
0118-0033	2018-04-09 08:15:00	0
0118-0033	2018-04-09 08:30:00	0
0118-0033	2018-04-09 08:45:00	0
0118-0033	2018-04-09 09:00:00	0
0118-0033	2018-04-09 09:15:00	0
0118-0033	2018-04-09 09:30:00	0
0118-0033	2018-04-09 09:45:00	0
0118-0033	2018-04-09 10:00:00	0
0118-0033	2018-04-09 10:15:00	0
0118-0033	2018-04-09 10:30:00	0
0118-0033	2018-04-09 10:45:00	0
0118-0033	2018-04-09 11:00:00	0
0118-0033	2018-04-09 11:15:00	0
0118-0033	2018-04-09 11:30:00	0
0118-0033	2018-04-09 11:45:00	0
0118-0033	2018-04-09 12:00:00	0
0118-0033	2018-04-09 12:15:00	0
0118-0033	2018-04-09 12:30:00	0
0118-0033	2018-04-09 12:45:00	0
0118-0033	2018-04-09 13:00:00	0
0118-0033	2018-04-09 13:15:00	0
0118-0033	2018-04-09 13:30:00	0
0118-0033	2018-04-09 13:45:00	0
0118-0033	2018-04-09 14:00:00	0
0118-0033	2018-04-09 14:15:00	0
0118-0033	2018-04-09 14:30:00	0
0118-0033	2018-04-09 14:45:00	0
0118-0033	2018-04-09 15:00:00	0
0118-0033	2018-04-09 15:15:00	0
0118-0033	2018-04-09 15:30:00	0
0118-0033	2018-04-09 15:45:00	0
0118-0033	2018-04-09 16:00:00	0
0118-0033	2018-04-09 16:15:00	0
0118-0033	2018-04-09 16:30:00	0
0118-0033	2018-04-09 16:45:00	0
0118-0033	2018-04-09 17:00:00	0
0118-0033	2018-04-09 17:15:00	0
0118-0033	2018-04-09 17:30:00	0
0118-0033	2018-04-09 17:45:00	0
0118-0033	2018-04-09 18:00:00	0
0118-0033	2018-04-09 18:15:00	0
0118-0033	2018-04-09 18:30:00	0
0118-0033	2018-04-09 18:45:00	0
0118-0033	2018-04-09 19:00:00	0
0118-0033	2018-04-09 19:15:00	0
0118-0033	2018-04-09 19:30:00	0
0118-0033	2018-04-09 19:45:00	0
0118-0033	2018-04-09 20:00:00	0
0118-0033	2018-04-09 20:15:00	0
0118-0033	2018-04-09 20:30:00	0
0118-0033	2018-04-09 20:45:00	0
0118-0033	2018-04-09 21:00:00	0
0118-0033	2018-04-09 21:15:00	0
0118-0033	2018-04-09 21:30:00	0
0118-0033	2018-04-09 21:45:00	0
0118-0033	2018-04-09 22:00:00	0
0118-0033	2018-04-09 22:15:00	0
0118-0033	2018-04-09 22:30:00	0
0118-0033	2018-04-09 22:45:00	0
0118-0033	2018-04-09 23:00:00	0
0118-0033	2018-04-09 23:15:00	0
0118-0033	2018-04-09 23:30:00	0
0118-0033	2018-04-09 23:45:00	0
0118-0033	2018-04-10 00:00:00	0
0118-0033	2018-04-10 00:15:00	0
0118-0033	2018-04-10 00:30:00	0
0118-0033	2018-04-10 00:45:00	0
0118-0033	2018-04-10 01:00:00	0
0118-0033	2018-04-10 01:15:00	0
0118-0033	2018-04-10 01:30:00	0
0118-0033	2018-04-10 01:45:00	0
0118-0033	2018-04-10 02:00:00	0
0118-0033	2018-04-10 02:15:00	0
0118-0033	2018-04-10 02:30:00	0
0118-0033	2018-04-10 02:45:00	0
0118-0033	2018-04-10 03:00:00	0
0118-0033	2018-04-10 03:15:00	0
0118-0033	2018-04-10 03:30:00	0
0118-0033	2018-04-10 03:45:00	0
0118-0033	2018-04-10 04:00:00	0
0118-0033	2018-04-10 04:15:00	0
0118-0033	2018-04-10 04:30:00	0
0118-0033	2018-04-10 04:45:00	0
0118-0033	2018-04-10 05:00:00	0
0118-0033	2018-04-10 05:15:00	0
0118-0033	2018-04-10 05:30:00	0
0118-0033	2018-04-10 05:45:00	0
0118-0033	2018-04-10 06:00:00	0
0118-0033	2018-04-10 06:15:00	0
0118-0033	2018-04-10 06:30:00	0
0118-0033	2018-04-10 06:45:00	0
0118-0033	2018-04-10 07:00:00	0
0118-0033	2018-04-10 07:15:00	0
0118-0033	2018-04-10 07:30:00	0
0118-0033	2018-04-10 07:45:00	0
0118-0033	2018-04-10 08:00:00	0
0118-0033	2018-04-10 08:15:00	0
0118-0033	2018-04-10 08:30:00	0
0118-0033	2018-04-10 08:45:00	0
0118-0033	2018-04-10 09:00:00	0
0118-0033	2018-04-10 09:15:00	0
0118-0033	2018-04-10 09:30:00	0
0118-0033	2018-04-10 09:45:00	0
0118-0033	2018-04-10 10:00:00	0
0118-0033	2018-04-10 10:15:00	0
0118-0033	2018-04-10 10:30:00	0
0118-0033	2018-04-10 10:45:00	0
0118-0033	2018-04-10 11:00:00	0
0118-0033	2018-04-10 11:15:00	0
0118-0033	2018-04-10 11:30:00	0
0118-0033	2018-04-10 11:45:00	0
0118-0033	2018-04-10 12:00:00	0
0118-0033	2018-04-10 12:15:00	0
0118-0033	2018-04-10 12:30:00	0
0118-0033	2018-04-10 12:45:00	113
0118-0033	2018-04-10 13:00:00	632
0118-0033	2018-04-10 13:15:00	297
0118-0033	2018-04-10 13:30:00	429
0118-0033	2018-04-10 13:45:00	624
0118-0033	2018-04-10 14:00:00	960
0118-0033	2018-04-10 14:15:00	621
0118-0033	2018-04-10 14:30:00	538
0118-0033	2018-04-10 14:45:00	586
0118-0033	2018-04-10 15:00:00	759
0118-0033	2018-04-10 15:15:00	468
0118-0033	2018-04-10 15:30:00	517
0118-0033	2018-04-10 15:45:00	275
0118-0033	2018-04-10 16:00:00	930
0118-0033	2018-04-10 16:15:00	561
0118-0033	2018-04-10 16:30:00	851
0118-0033	2018-04-10 16:45:00	1159
0118-0033	2018-04-10 17:00:00	263
0118-0033	2018-04-10 17:15:00	844
0118-0033	2018-04-10 17:30:00	372
0118-0033	2018-04-10 17:45:00	419
0118-0033	2018-04-10 18:00:00	605
0118-0033	2018-04-10 18:15:00	0
0118-0033	2018-04-10 18:30:00	0
0118-0033	2018-04-10 18:45:00	85
0118-0033	2018-04-10 19:00:00	156
0118-0033	2018-04-10 19:15:00	148
0118-0033	2018-04-10 19:30:00	334
0118-0033	2018-04-10 19:45:00	1036
0118-0033	2018-04-10 20:00:00	387
0118-0033	2018-04-10 20:15:00	403
0118-0033	2018-04-10 20:30:00	532
0118-0033	2018-04-10 20:45:00	58
0118-0033	2018-04-10 21:00:00	28
0118-0033	2018-04-10 21:15:00	0
0118-0033	2018-04-10 21:30:00	12
0118-0033	2018-04-10 21:45:00	403
0118-0033	2018-04-10 22:00:00	103
0118-0033	2018-04-10 22:15:00	0
0118-0033	2018-04-10 22:30:00	0
0118-0033	2018-04-10 22:45:00	0
0118-0033	2018-04-10 23:00:00	0
0118-0033	2018-04-10 23:15:00	0
0118-0033	2018-04-10 23:30:00	0
0118-0033	2018-04-10 23:45:00	0
0118-0033	2018-04-11 00:00:00	134
0118-0033	2018-04-11 00:15:00	196
0118-0033	2018-04-11 00:30:00	0
0118-0033	2018-04-11 00:45:00	0
0118-0033	2018-04-11 01:00:00	87
0118-0033	2018-04-11 01:15:00	30
0118-0033	2018-04-11 01:30:00	0
0118-0033	2018-04-11 01:45:00	0
0118-0033	2018-04-11 02:00:00	0
0118-0033	2018-04-11 02:15:00	0
0118-0033	2018-04-11 02:30:00	0
0118-0033	2018-04-11 02:45:00	0
0118-0033	2018-04-11 03:00:00	10
0118-0033	2018-04-11 03:15:00	0
0118-0033	2018-04-11 03:30:00	0
0118-0033	2018-04-11 03:45:00	0
0118-0033	2018-04-11 04:00:00	0
0118-0033	2018-04-11 04:15:00	0
0118-0033	2018-04-11 04:30:00	0
0118-0033	2018-04-11 04:45:00	0
0118-0033	2018-04-11 05:00:00	0
0118-0033	2018-04-11 05:15:00	0
0118-0033	2018-04-11 05:30:00	0
0118-0033	2018-04-11 05:45:00	7
0118-0033	2018-04-11 06:00:00	0
0118-0033	2018-04-11 06:15:00	14
0118-0033	2018-04-11 06:30:00	0
0118-0033	2018-04-11 06:45:00	259
0118-0033	2018-04-11 07:00:00	269
0118-0033	2018-04-11 07:15:00	193
0118-0033	2018-04-11 07:30:00	369
0118-0033	2018-04-11 07:45:00	338
0118-0033	2018-04-11 08:00:00	28
0118-0033	2018-04-11 08:15:00	0
0118-0033	2018-04-11 08:30:00	7
0118-0033	2018-04-11 08:45:00	195
0118-0033	2018-04-11 09:00:00	140
0118-0033	2018-04-11 09:15:00	137
0118-0033	2018-04-11 09:30:00	207
0118-0033	2018-04-11 09:45:00	57
0118-0033	2018-04-11 10:00:00	0
0118-0033	2018-04-11 10:15:00	0
0118-0033	2018-04-11 10:30:00	197
0118-0033	2018-04-11 10:45:00	236
0118-0033	2018-04-11 11:00:00	397
0118-0033	2018-04-11 11:15:00	21
0118-0033	2018-04-11 11:30:00	53
0118-0033	2018-04-11 11:45:00	0
0118-0033	2018-04-11 12:00:00	0
0118-0033	2018-04-11 12:15:00	49
0118-0033	2018-04-11 12:30:00	10
0118-0033	2018-04-11 12:45:00	10
0118-0033	2018-04-11 13:00:00	306
0118-0033	2018-04-11 13:15:00	75
0118-0033	2018-04-11 13:30:00	0
0118-0033	2018-04-11 13:45:00	0
0118-0033	2018-04-11 14:00:00	220
0118-0033	2018-04-11 14:15:00	166
0118-0033	2018-04-11 14:30:00	67
0118-0033	2018-04-11 14:45:00	209
0118-0033	2018-04-11 15:00:00	384
0118-0033	2018-04-11 15:15:00	288
0118-0033	2018-04-11 15:30:00	200
0118-0033	2018-04-11 15:45:00	461
0118-0033	2018-04-11 16:00:00	296
0118-0033	2018-04-11 16:15:00	353
0118-0033	2018-04-11 16:30:00	328
0118-0033	2018-04-11 16:45:00	789
0118-0033	2018-04-11 17:00:00	657
0118-0033	2018-04-11 17:15:00	532
0118-0033	2018-04-11 17:30:00	673
0118-0033	2018-04-11 17:45:00	323
0118-0033	2018-04-11 18:00:00	527
0118-0033	2018-04-11 18:15:00	0
0118-0033	2018-04-11 18:30:00	0
0118-0033	2018-04-11 18:45:00	166
0118-0033	2018-04-11 19:00:00	1085
0118-0033	2018-04-11 19:15:00	860
0118-0033	2018-04-11 19:30:00	214
0118-0033	2018-04-11 19:45:00	144
0118-0033	2018-04-11 20:00:00	0
0118-0033	2018-04-11 20:15:00	0
0118-0033	2018-04-11 20:30:00	431
0118-0033	2018-04-11 20:45:00	148
0118-0033	2018-04-11 21:00:00	117
0118-0033	2018-04-11 21:15:00	262
0118-0033	2018-04-11 21:30:00	28
0118-0033	2018-04-11 21:45:00	14
0118-0033	2018-04-11 22:00:00	57
0118-0033	2018-04-11 22:15:00	64
0118-0033	2018-04-11 22:30:00	23
0118-0033	2018-04-11 22:45:00	8
0118-0033	2018-04-11 23:00:00	14
0118-0033	2018-04-11 23:15:00	22
0118-0033	2018-04-11 23:30:00	12
0118-0033	2018-04-11 23:45:00	0
0118-0033	2018-04-12 00:00:00	30
0118-0033	2018-04-12 00:15:00	47
0118-0033	2018-04-12 00:30:00	0
0118-0033	2018-04-12 00:45:00	22
0118-0033	2018-04-12 01:00:00	7
0118-0033	2018-04-12 01:15:00	0
0118-0033	2018-04-12 01:30:00	28
0118-0033	2018-04-12 01:45:00	4
0118-0033	2018-04-12 02:00:00	98
0118-0033	2018-04-12 02:15:00	83
0118-0033	2018-04-12 02:30:00	0
0118-0033	2018-04-12 02:45:00	0
0118-0033	2018-04-12 03:00:00	0
0118-0033	2018-04-12 03:15:00	0
0118-0033	2018-04-12 03:30:00	0
0118-0033	2018-04-12 03:45:00	0
0118-0033	2018-04-12 04:00:00	0
0118-0033	2018-04-12 04:15:00	0
0118-0033	2018-04-12 04:30:00	0
0118-0033	2018-04-12 04:45:00	0
0118-0033	2018-04-12 05:00:00	0
0118-0033	2018-04-12 05:15:00	0
0118-0033	2018-04-12 05:30:00	0
0118-0033	2018-04-12 05:45:00	0
0118-0033	2018-04-12 06:00:00	0
0118-0033	2018-04-12 06:15:00	0
0118-0033	2018-04-12 06:30:00	8
0118-0033	2018-04-12 06:45:00	0
0118-0033	2018-04-12 07:00:00	0
0118-0033	2018-04-12 07:15:00	0
0118-0033	2018-04-12 07:30:00	91
0118-0033	2018-04-12 07:45:00	429
0118-0033	2018-04-12 08:00:00	371
0118-0033	2018-04-12 08:15:00	457
0118-0033	2018-04-12 08:30:00	35
0118-0033	2018-04-12 08:45:00	62
0118-0033	2018-04-12 09:00:00	1019
0118-0033	2018-04-12 09:15:00	153
0118-0033	2018-04-12 09:30:00	215
0118-0033	2018-04-12 09:45:00	136
0118-0033	2018-04-12 10:00:00	114
0118-0033	2018-04-12 10:15:00	636
0118-0033	2018-04-12 10:30:00	79
0118-0033	2018-04-12 10:45:00	0
0118-0033	2018-04-12 11:00:00	17
0118-0033	2018-04-12 11:15:00	44
0118-0033	2018-04-12 11:30:00	0
0118-0033	2018-04-12 11:45:00	29
0118-0033	2018-04-12 12:00:00	14
0118-0033	2018-04-12 12:15:00	0
0118-0033	2018-04-12 12:30:00	0
0118-0033	2018-04-12 12:45:00	12
0118-0033	2018-04-12 13:00:00	48
0118-0033	2018-04-12 13:15:00	468
0118-0033	2018-04-12 13:30:00	665
0118-0033	2018-04-12 13:45:00	68
0118-0033	2018-04-12 14:00:00	560
0118-0033	2018-04-12 14:15:00	972
0118-0033	2018-04-12 14:30:00	130
0118-0033	2018-04-12 14:45:00	0
0118-0033	2018-04-12 15:00:00	114
0118-0033	2018-04-12 15:15:00	1024
0118-0033	2018-04-12 15:30:00	693
0118-0033	2018-04-12 15:45:00	1092
0118-0033	2018-04-12 16:00:00	495
0118-0033	2018-04-12 16:15:00	617
0118-0033	2018-04-12 16:30:00	723
0118-0033	2018-04-12 16:45:00	570
0118-0033	2018-04-12 17:00:00	387
0118-0033	2018-04-12 17:15:00	757
0118-0033	2018-04-12 17:30:00	539
0118-0033	2018-04-12 17:45:00	975
0118-0033	2018-04-12 18:00:00	1211
0118-0033	2018-04-12 18:15:00	979
0118-0033	2018-04-12 18:30:00	745
0118-0033	2018-04-12 18:45:00	959
0118-0033	2018-04-12 19:00:00	25
0118-0033	2018-04-12 19:15:00	0
0118-0033	2018-04-12 19:30:00	106
0118-0033	2018-04-12 19:45:00	973
0118-0033	2018-04-12 20:00:00	119
0118-0033	2018-04-12 20:15:00	144
0118-0033	2018-04-12 20:30:00	314
0118-0033	2018-04-12 20:45:00	127
0118-0033	2018-04-12 21:00:00	113
0118-0033	2018-04-12 21:15:00	0
0118-0033	2018-04-12 21:30:00	0
0118-0033	2018-04-12 21:45:00	0
0118-0033	2018-04-12 22:00:00	0
0118-0033	2018-04-12 22:15:00	23
0118-0033	2018-04-12 22:30:00	22
0118-0033	2018-04-12 22:45:00	8
0118-0033	2018-04-12 23:00:00	0
0118-0033	2018-04-12 23:15:00	0
0118-0033	2018-04-12 23:30:00	0
0118-0033	2018-04-12 23:45:00	0
0118-0033	2018-04-13 00:00:00	0
0118-0033	2018-04-13 00:15:00	0
0118-0033	2018-04-13 00:30:00	0
0118-0033	2018-04-13 00:45:00	0
0118-0033	2018-04-13 01:00:00	21
0118-0033	2018-04-13 01:15:00	7
0118-0033	2018-04-13 01:30:00	0
0118-0033	2018-04-13 01:45:00	0
0118-0033	2018-04-13 02:00:00	7
0118-0033	2018-04-13 02:15:00	0
0118-0033	2018-04-13 02:30:00	0
0118-0033	2018-04-13 02:45:00	0
0118-0033	2018-04-13 03:00:00	6
0118-0033	2018-04-13 03:15:00	0
0118-0033	2018-04-13 03:30:00	0
0118-0033	2018-04-13 03:45:00	7
0118-0033	2018-04-13 04:00:00	11
0118-0033	2018-04-13 04:15:00	0
0118-0033	2018-04-13 04:30:00	0
0118-0033	2018-04-13 04:45:00	0
0118-0033	2018-04-13 05:00:00	0
0118-0033	2018-04-13 05:15:00	0
0118-0033	2018-04-13 05:30:00	0
0118-0033	2018-04-13 05:45:00	0
0118-0033	2018-04-13 06:00:00	7
0118-0033	2018-04-13 06:15:00	8
0118-0033	2018-04-13 06:30:00	0
0118-0033	2018-04-13 06:45:00	244
0118-0033	2018-04-13 07:00:00	65
0118-0033	2018-04-13 07:15:00	232
0118-0033	2018-04-13 07:30:00	66
0118-0033	2018-04-13 07:45:00	235
0118-0033	2018-04-13 08:00:00	22
0118-0033	2018-04-13 08:15:00	309
0118-0033	2018-04-13 08:30:00	89
0118-0033	2018-04-13 08:45:00	132
0118-0033	2018-04-13 09:00:00	139
0118-0033	2018-04-13 09:15:00	67
0118-0033	2018-04-13 09:30:00	46
0118-0033	2018-04-13 09:45:00	210
0118-0033	2018-04-13 10:00:00	663
0118-0033	2018-04-13 10:15:00	253
0118-0033	2018-04-13 10:30:00	275
0118-0033	2018-04-13 10:45:00	191
0118-0033	2018-04-13 11:00:00	442
0118-0033	2018-04-13 11:15:00	867
0118-0033	2018-04-13 11:30:00	736
0118-0033	2018-04-13 11:45:00	880
0118-0033	2018-04-13 12:00:00	409
0118-0033	2018-04-13 12:15:00	99
0118-0033	2018-04-13 12:30:00	601
0118-0033	2018-04-13 12:45:00	79
0118-0033	2018-04-13 13:00:00	755
0118-0033	2018-04-13 13:15:00	1005
0118-0033	2018-04-13 13:30:00	144
0118-0033	2018-04-13 13:45:00	0
0118-0033	2018-04-13 14:00:00	134
0118-0033	2018-04-13 14:15:00	901
0118-0033	2018-04-13 14:30:00	272
0118-0033	2018-04-13 14:45:00	743
0118-0033	2018-04-13 15:00:00	470
0118-0033	2018-04-13 15:15:00	743
0118-0033	2018-04-13 15:30:00	1440
0118-0033	2018-04-13 15:45:00	769
0118-0033	2018-04-13 16:00:00	1276
0118-0033	2018-04-13 16:15:00	85
0118-0033	2018-04-13 16:30:00	190
0118-0033	2018-04-13 16:45:00	141
0118-0033	2018-04-13 17:00:00	102
0118-0033	2018-04-13 17:15:00	637
0118-0033	2018-04-13 17:30:00	508
0118-0033	2018-04-13 17:45:00	471
0118-0033	2018-04-13 18:00:00	31
0118-0033	2018-04-13 18:15:00	4
0118-0033	2018-04-13 18:30:00	174
0118-0033	2018-04-13 18:45:00	341
0118-0033	2018-04-13 19:00:00	925
0118-0033	2018-04-13 19:15:00	74
0118-0033	2018-04-13 19:30:00	114
0118-0033	2018-04-13 19:45:00	171
0118-0033	2018-04-13 20:00:00	249
0118-0033	2018-04-13 20:15:00	229
0118-0033	2018-04-13 20:30:00	212
0118-0033	2018-04-13 20:45:00	0
0118-0033	2018-04-13 21:00:00	0
0118-0033	2018-04-13 21:15:00	64
0118-0033	2018-04-13 21:30:00	6
0118-0033	2018-04-13 21:45:00	6
0118-0033	2018-04-13 22:00:00	37
0118-0033	2018-04-13 22:15:00	15
0118-0033	2018-04-13 22:30:00	88
0118-0033	2018-04-13 22:45:00	72
0118-0033	2018-04-13 23:00:00	36
0118-0033	2018-04-13 23:15:00	69
0118-0033	2018-04-13 23:30:00	39
0118-0033	2018-04-13 23:45:00	16
0118-0033	2018-04-14 00:00:00	317
0118-0033	2018-04-14 00:15:00	67
0118-0033	2018-04-14 00:30:00	30
0118-0033	2018-04-14 00:45:00	80
0118-0033	2018-04-14 01:00:00	57
0118-0033	2018-04-14 01:15:00	69
0118-0033	2018-04-14 01:30:00	79
0118-0033	2018-04-14 01:45:00	0
0118-0033	2018-04-14 02:00:00	7
0118-0033	2018-04-14 02:15:00	31
0118-0033	2018-04-14 02:30:00	0
0118-0033	2018-04-14 02:45:00	0
0118-0033	2018-04-14 03:00:00	0
0118-0033	2018-04-14 03:15:00	0
0118-0033	2018-04-14 03:30:00	0
0118-0033	2018-04-14 03:45:00	0
0118-0033	2018-04-14 04:00:00	0
0118-0033	2018-04-14 04:15:00	0
0118-0033	2018-04-14 04:30:00	0
0118-0033	2018-04-14 04:45:00	0
0118-0033	2018-04-14 05:00:00	0
0118-0033	2018-04-14 05:15:00	0
0118-0033	2018-04-14 05:30:00	0
0118-0033	2018-04-14 05:45:00	0
0118-0033	2018-04-14 06:00:00	0
0118-0033	2018-04-14 06:15:00	0
0118-0033	2018-04-14 06:30:00	0
0118-0033	2018-04-14 06:45:00	8
0118-0033	2018-04-14 07:00:00	290
0118-0033	2018-04-14 07:15:00	325
0118-0033	2018-04-14 07:30:00	289
0118-0033	2018-04-14 07:45:00	295
0118-0033	2018-04-14 08:00:00	215
0118-0033	2018-04-14 08:15:00	231
0118-0033	2018-04-14 08:30:00	125
0118-0033	2018-04-14 08:45:00	0
0118-0033	2018-04-14 09:00:00	241
0118-0033	2018-04-14 09:15:00	261
0118-0033	2018-04-14 09:30:00	31
0118-0033	2018-04-14 09:45:00	266
0118-0033	2018-04-14 10:00:00	478
0118-0033	2018-04-14 10:15:00	526
0118-0033	2018-04-14 10:30:00	126
0118-0033	2018-04-14 10:45:00	184
0118-0033	2018-04-14 11:00:00	275
0118-0033	2018-04-14 11:15:00	265
0118-0033	2018-04-14 11:30:00	312
0118-0033	2018-04-14 11:45:00	109
0118-0033	2018-04-14 12:00:00	640
0118-0033	2018-04-14 12:15:00	647
0118-0033	2018-04-14 12:30:00	38
0118-0033	2018-04-14 12:45:00	12
0118-0033	2018-04-14 13:00:00	22
0118-0033	2018-04-14 13:15:00	308
0118-0033	2018-04-14 13:30:00	329
0118-0033	2018-04-14 13:45:00	77
0118-0033	2018-04-14 14:00:00	170
0118-0033	2018-04-14 14:15:00	429
0118-0033	2018-04-14 14:30:00	120
0118-0033	2018-04-14 14:45:00	34
0118-0033	2018-04-14 15:00:00	115
0118-0033	2018-04-14 15:15:00	0
0118-0033	2018-04-14 15:30:00	40
0118-0033	2018-04-14 15:45:00	501
0118-0033	2018-04-14 16:00:00	837
0118-0033	2018-04-14 16:15:00	615
0118-0033	2018-04-14 16:30:00	211
0118-0033	2018-04-14 16:45:00	192
0118-0033	2018-04-14 17:00:00	33
0118-0033	2018-04-14 17:15:00	37
0118-0033	2018-04-14 17:30:00	31
0118-0033	2018-04-14 17:45:00	360
0118-0033	2018-04-14 18:00:00	120
0118-0033	2018-04-14 18:15:00	77
0118-0033	2018-04-14 18:30:00	19
0118-0033	2018-04-14 18:45:00	39
0118-0033	2018-04-14 19:00:00	88
0118-0033	2018-04-14 19:15:00	227
0118-0033	2018-04-14 19:30:00	0
0118-0033	2018-04-14 19:45:00	0
0118-0033	2018-04-14 20:00:00	110
0118-0033	2018-04-14 20:15:00	64
0118-0033	2018-04-14 20:30:00	104
0118-0033	2018-04-14 20:45:00	55
0118-0033	2018-04-14 21:00:00	121
0118-0033	2018-04-14 21:15:00	474
0118-0033	2018-04-14 21:30:00	509
0118-0033	2018-04-14 21:45:00	244
0118-0033	2018-04-14 22:00:00	217
0118-0033	2018-04-14 22:15:00	133
0118-0033	2018-04-14 22:30:00	30
0118-0033	2018-04-14 22:45:00	11
0118-0033	2018-04-14 23:00:00	0
0118-0033	2018-04-14 23:15:00	5
0118-0033	2018-04-14 23:30:00	4
0118-0033	2018-04-14 23:45:00	0
0118-0033	2018-04-15 00:00:00	0
0118-0033	2018-04-15 00:15:00	7
0118-0033	2018-04-15 00:30:00	0
0118-0033	2018-04-15 00:45:00	24
0118-0033	2018-04-15 01:00:00	0
0118-0033	2018-04-15 01:15:00	15
0118-0033	2018-04-15 01:30:00	0
0118-0033	2018-04-15 01:45:00	6
0118-0033	2018-04-15 02:00:00	0
0118-0033	2018-04-15 02:15:00	17
0118-0033	2018-04-15 02:30:00	0
0118-0033	2018-04-15 02:45:00	0
0118-0033	2018-04-15 03:00:00	0
0118-0033	2018-04-15 03:15:00	23
0118-0033	2018-04-15 03:30:00	0
0118-0033	2018-04-15 03:45:00	29
0118-0033	2018-04-15 04:00:00	270
0118-0033	2018-04-15 04:15:00	396
0118-0033	2018-04-15 04:30:00	267
0118-0033	2018-04-15 04:45:00	4
0118-0033	2018-04-15 05:00:00	246
0118-0033	2018-04-15 05:15:00	22
0118-0033	2018-04-15 05:30:00	98
0118-0033	2018-04-15 05:45:00	252
0118-0033	2018-04-15 06:00:00	329
0118-0033	2018-04-15 06:15:00	0
0118-0033	2018-04-15 06:30:00	0
0118-0033	2018-04-15 06:45:00	0
0118-0033	2018-04-15 07:00:00	0
0118-0033	2018-04-15 07:15:00	0
0118-0033	2018-04-15 07:30:00	0
0118-0033	2018-04-15 07:45:00	0
0118-0033	2018-04-15 08:00:00	0
0118-0033	2018-04-15 08:15:00	0
0118-0033	2018-04-15 08:30:00	0
0118-0033	2018-04-15 08:45:00	0
0118-0033	2018-04-15 09:00:00	0
0118-0033	2018-04-15 09:15:00	0
0118-0033	2018-04-15 09:30:00	0
0118-0033	2018-04-15 09:45:00	0
0118-0033	2018-04-15 10:00:00	0
0118-0033	2018-04-15 10:15:00	0
0118-0033	2018-04-15 10:30:00	0
0118-0033	2018-04-15 10:45:00	0
0118-0033	2018-04-15 11:00:00	0
0118-0033	2018-04-15 11:15:00	0
0118-0033	2018-04-15 11:30:00	0
0118-0033	2018-04-15 11:45:00	0
0118-0033	2018-04-15 12:00:00	0
0118-0033	2018-04-15 12:15:00	0
0118-0033	2018-04-15 12:30:00	0
0118-0033	2018-04-15 12:45:00	0
0118-0033	2018-04-15 13:00:00	0
0118-0033	2018-04-15 13:15:00	0
0118-0033	2018-04-15 13:30:00	26
0118-0033	2018-04-15 13:45:00	143
0118-0033	2018-04-15 14:00:00	131
0118-0033	2018-04-15 14:15:00	187
0118-0033	2018-04-15 14:30:00	98
0118-0033	2018-04-15 14:45:00	0
0118-0033	2018-04-15 15:00:00	0
0118-0033	2018-04-15 15:15:00	0
0118-0033	2018-04-15 15:30:00	666
0118-0033	2018-04-15 15:45:00	502
0118-0033	2018-04-15 16:00:00	581
0118-0033	2018-04-15 16:15:00	611
0118-0033	2018-04-15 16:30:00	435
0118-0033	2018-04-15 16:45:00	175
0118-0033	2018-04-15 17:00:00	247
0118-0033	2018-04-15 17:15:00	121
0118-0033	2018-04-15 17:30:00	267
0118-0033	2018-04-15 17:45:00	296
0118-0033	2018-04-15 18:00:00	274
0118-0033	2018-04-15 18:15:00	86
0118-0033	2018-04-15 18:30:00	348
0118-0033	2018-04-15 18:45:00	316
0118-0033	2018-04-15 19:00:00	188
0118-0033	2018-04-15 19:15:00	9
0118-0033	2018-04-15 19:30:00	84
0118-0033	2018-04-15 19:45:00	107
0118-0033	2018-04-15 20:00:00	58
0118-0033	2018-04-15 20:15:00	214
0118-0033	2018-04-15 20:30:00	152
0118-0033	2018-04-15 20:45:00	0
0118-0033	2018-04-15 21:00:00	261
0118-0033	2018-04-15 21:15:00	360
0118-0033	2018-04-15 21:30:00	8
0118-0033	2018-04-15 21:45:00	20
0118-0033	2018-04-15 22:00:00	467
0118-0033	2018-04-15 22:15:00	90
0118-0033	2018-04-15 22:30:00	0
0118-0033	2018-04-15 22:45:00	0
0118-0033	2018-04-15 23:00:00	0
0118-0033	2018-04-15 23:15:00	10
0118-0033	2018-04-15 23:30:00	0
0118-0033	2018-04-15 23:45:00	18
0118-0033	2018-04-16 00:00:00	104
0118-0033	2018-04-16 00:15:00	155
0118-0033	2018-04-16 00:30:00	0
0118-0033	2018-04-16 00:45:00	0
0118-0033	2018-04-16 01:00:00	0
0118-0033	2018-04-16 01:15:00	0
0118-0033	2018-04-16 01:30:00	0
0118-0033	2018-04-16 01:45:00	0
0118-0033	2018-04-16 02:00:00	0
0118-0033	2018-04-16 02:15:00	0
0118-0033	2018-04-16 02:30:00	0
0118-0033	2018-04-16 02:45:00	0
0118-0033	2018-04-16 03:00:00	0
0118-0033	2018-04-16 03:15:00	8
0118-0033	2018-04-16 03:30:00	4
0118-0033	2018-04-16 03:45:00	0
0118-0033	2018-04-16 04:00:00	0
0118-0033	2018-04-16 04:15:00	4
0118-0033	2018-04-16 04:30:00	0
0118-0033	2018-04-16 04:45:00	0
0118-0033	2018-04-16 05:00:00	0
0118-0033	2018-04-16 05:15:00	0
0118-0033	2018-04-16 05:30:00	6
0118-0033	2018-04-16 05:45:00	20
0118-0033	2018-04-16 06:00:00	0
0118-0033	2018-04-16 06:15:00	19
0118-0033	2018-04-16 06:30:00	223
0118-0033	2018-04-16 06:45:00	45
0118-0033	2018-04-16 07:00:00	15
0118-0033	2018-04-16 07:15:00	689
0118-0033	2018-04-16 07:30:00	621
0118-0033	2018-04-16 07:45:00	9
0118-0033	2018-04-16 08:00:00	470
0118-0033	2018-04-16 08:15:00	17
0118-0033	2018-04-16 08:30:00	27
0118-0033	2018-04-16 08:45:00	43
0118-0033	2018-04-16 09:00:00	18
0118-0033	2018-04-16 09:15:00	117
0118-0033	2018-04-16 09:30:00	75
0118-0033	2018-04-16 09:45:00	0
0118-0033	2018-04-16 10:00:00	27
0118-0033	2018-04-16 10:15:00	15
0118-0033	2018-04-16 10:30:00	0
0118-0033	2018-04-16 10:45:00	18
0118-0033	2018-04-16 11:00:00	56
0118-0033	2018-04-16 11:15:00	160
0118-0033	2018-04-16 11:30:00	0
0118-0033	2018-04-16 11:45:00	294
0118-0033	2018-04-16 12:00:00	461
0118-0033	2018-04-16 12:15:00	271
0118-0033	2018-04-16 12:30:00	286
0118-0033	2018-04-16 12:45:00	427
0118-0033	2018-04-16 13:00:00	109
0118-0033	2018-04-16 13:15:00	118
0118-0033	2018-04-16 13:30:00	37
0118-0033	2018-04-16 13:45:00	10
0118-0033	2018-04-16 14:00:00	9
0118-0033	2018-04-16 14:15:00	40
0118-0033	2018-04-16 14:30:00	918
0118-0033	2018-04-16 14:45:00	231
0118-0033	2018-04-16 15:00:00	136
0118-0033	2018-04-16 15:15:00	88
0118-0033	2018-04-16 15:30:00	24
0118-0033	2018-04-16 15:45:00	74
0118-0033	2018-04-16 16:00:00	60
0118-0033	2018-04-16 16:15:00	35
0118-0033	2018-04-16 16:30:00	167
0118-0033	2018-04-16 16:45:00	0
0118-0033	2018-04-16 17:00:00	57
0118-0033	2018-04-16 17:15:00	1053
0118-0033	2018-04-16 17:30:00	1304
0118-0033	2018-04-16 17:45:00	377
0118-0033	2018-04-16 18:00:00	0
0118-0033	2018-04-16 18:15:00	0
0118-0033	2018-04-16 18:30:00	0
0118-0033	2018-04-16 18:45:00	0
0118-0033	2018-04-16 19:00:00	0
0118-0033	2018-04-16 19:15:00	0
0118-0033	2018-04-16 19:30:00	0
0118-0033	2018-04-16 19:45:00	0
0118-0033	2018-04-16 20:00:00	0
0118-0033	2018-04-16 20:15:00	0
0118-0033	2018-04-16 20:30:00	0
0118-0033	2018-04-16 20:45:00	0
0118-0033	2018-04-16 21:00:00	0
0118-0033	2018-04-16 21:15:00	0
0118-0033	2018-04-16 21:30:00	0
0118-0033	2018-04-16 21:45:00	0
0118-0033	2018-04-16 22:00:00	0
0118-0033	2018-04-16 22:15:00	0
0118-0033	2018-04-16 22:30:00	0
0118-0033	2018-04-16 22:45:00	0
0118-0033	2018-04-16 23:00:00	0
0118-0033	2018-04-16 23:15:00	0
0118-0033	2018-04-16 23:30:00	0
0118-0033	2018-04-16 23:45:00	0
