## Supplementary Data 2 for "Digital phenotyping by consumer wearables identifies sleep-associated markers of cardiovascular disease risk and biological aging": ActivityTable_0118-0064-NHC.tsv

0118-0064	2018-03-08 00:00:00	0
0118-0064	2018-03-08 00:15:00	0
0118-0064	2018-03-08 00:30:00	0
0118-0064	2018-03-08 00:45:00	0
0118-0064	2018-03-08 01:00:00	0
0118-0064	2018-03-08 01:15:00	0
0118-0064	2018-03-08 01:30:00	0
0118-0064	2018-03-08 01:45:00	0
0118-0064	2018-03-08 02:00:00	0
0118-0064	2018-03-08 02:15:00	0
0118-0064	2018-03-08 02:30:00	0
0118-0064	2018-03-08 02:45:00	0
0118-0064	2018-03-08 03:00:00	0
0118-0064	2018-03-08 03:15:00	0
0118-0064	2018-03-08 03:30:00	0
0118-0064	2018-03-08 03:45:00	0
0118-0064	2018-03-08 04:00:00	0
0118-0064	2018-03-08 04:15:00	0
0118-0064	2018-03-08 04:30:00	0
0118-0064	2018-03-08 04:45:00	0
0118-0064	2018-03-08 05:00:00	0
0118-0064	2018-03-08 05:15:00	0
0118-0064	2018-03-08 05:30:00	0
0118-0064	2018-03-08 05:45:00	0
0118-0064	2018-03-08 06:00:00	0
0118-0064	2018-03-08 06:15:00	0
0118-0064	2018-03-08 06:30:00	0
0118-0064	2018-03-08 06:45:00	0
0118-0064	2018-03-08 07:00:00	0
0118-0064	2018-03-08 07:15:00	0
0118-0064	2018-03-08 07:30:00	0
0118-0064	2018-03-08 07:45:00	0
0118-0064	2018-03-08 08:00:00	0
0118-0064	2018-03-08 08:15:00	0
0118-0064	2018-03-08 08:30:00	0
0118-0064	2018-03-08 08:45:00	21
0118-0064	2018-03-08 09:00:00	79
0118-0064	2018-03-08 09:15:00	0
0118-0064	2018-03-08 09:30:00	418
0118-0064	2018-03-08 09:45:00	205
0118-0064	2018-03-08 10:00:00	0
0118-0064	2018-03-08 10:15:00	0
0118-0064	2018-03-08 10:30:00	0
0118-0064	2018-03-08 10:45:00	0
0118-0064	2018-03-08 11:00:00	54
0118-0064	2018-03-08 11:15:00	0
0118-0064	2018-03-08 11:30:00	0
0118-0064	2018-03-08 11:45:00	0
0118-0064	2018-03-08 12:00:00	0
0118-0064	2018-03-08 12:15:00	0
0118-0064	2018-03-08 12:30:00	0
0118-0064	2018-03-08 12:45:00	0
0118-0064	2018-03-08 13:00:00	0
0118-0064	2018-03-08 13:15:00	0
0118-0064	2018-03-08 13:30:00	0
0118-0064	2018-03-08 13:45:00	0
0118-0064	2018-03-08 14:00:00	0
0118-0064	2018-03-08 14:15:00	0
0118-0064	2018-03-08 14:30:00	0
0118-0064	2018-03-08 14:45:00	0
0118-0064	2018-03-08 15:00:00	0
0118-0064	2018-03-08 15:15:00	0
0118-0064	2018-03-08 15:30:00	0
0118-0064	2018-03-08 15:45:00	0
0118-0064	2018-03-08 16:00:00	0
0118-0064	2018-03-08 16:15:00	0
0118-0064	2018-03-08 16:30:00	0
0118-0064	2018-03-08 16:45:00	0
0118-0064	2018-03-08 17:00:00	0
0118-0064	2018-03-08 17:15:00	0
0118-0064	2018-03-08 17:30:00	0
0118-0064	2018-03-08 17:45:00	0
0118-0064	2018-03-08 18:00:00	0
0118-0064	2018-03-08 18:15:00	0
0118-0064	2018-03-08 18:30:00	0
0118-0064	2018-03-08 18:45:00	0
0118-0064	2018-03-08 19:00:00	0
0118-0064	2018-03-08 19:15:00	0
0118-0064	2018-03-08 19:30:00	0
0118-0064	2018-03-08 19:45:00	0
0118-0064	2018-03-08 20:00:00	0
0118-0064	2018-03-08 20:15:00	0
0118-0064	2018-03-08 20:30:00	0
0118-0064	2018-03-08 20:45:00	0
0118-0064	2018-03-08 21:00:00	0
0118-0064	2018-03-08 21:15:00	0
0118-0064	2018-03-08 21:30:00	0
0118-0064	2018-03-08 21:45:00	0
0118-0064	2018-03-08 22:00:00	0
0118-0064	2018-03-08 22:15:00	0
0118-0064	2018-03-08 22:30:00	0
0118-0064	2018-03-08 22:45:00	0
0118-0064	2018-03-08 23:00:00	0
0118-0064	2018-03-08 23:15:00	0
0118-0064	2018-03-08 23:30:00	0
0118-0064	2018-03-08 23:45:00	0
0118-0064	2018-03-09 00:00:00	0
0118-0064	2018-03-09 00:15:00	0
0118-0064	2018-03-09 00:30:00	0
0118-0064	2018-03-09 00:45:00	0
0118-0064	2018-03-09 01:00:00	0
0118-0064	2018-03-09 01:15:00	0
0118-0064	2018-03-09 01:30:00	0
0118-0064	2018-03-09 01:45:00	0
0118-0064	2018-03-09 02:00:00	0
0118-0064	2018-03-09 02:15:00	0
0118-0064	2018-03-09 02:30:00	0
0118-0064	2018-03-09 02:45:00	0
0118-0064	2018-03-09 03:00:00	0
0118-0064	2018-03-09 03:15:00	0
0118-0064	2018-03-09 03:30:00	0
0118-0064	2018-03-09 03:45:00	0
0118-0064	2018-03-09 04:00:00	0
0118-0064	2018-03-09 04:15:00	0
0118-0064	2018-03-09 04:30:00	0
0118-0064	2018-03-09 04:45:00	0
0118-0064	2018-03-09 05:00:00	0
0118-0064	2018-03-09 05:15:00	0
0118-0064	2018-03-09 05:30:00	0
0118-0064	2018-03-09 05:45:00	0
0118-0064	2018-03-09 06:00:00	0
0118-0064	2018-03-09 06:15:00	0
0118-0064	2018-03-09 06:30:00	0
0118-0064	2018-03-09 06:45:00	0
0118-0064	2018-03-09 07:00:00	0
0118-0064	2018-03-09 07:15:00	0
0118-0064	2018-03-09 07:30:00	0
0118-0064	2018-03-09 07:45:00	0
0118-0064	2018-03-09 08:00:00	0
0118-0064	2018-03-09 08:15:00	0
0118-0064	2018-03-09 08:30:00	0
0118-0064	2018-03-09 08:45:00	0
0118-0064	2018-03-09 09:00:00	0
0118-0064	2018-03-09 09:15:00	0
0118-0064	2018-03-09 09:30:00	0
0118-0064	2018-03-09 09:45:00	0
0118-0064	2018-03-09 10:00:00	0
0118-0064	2018-03-09 10:15:00	0
0118-0064	2018-03-09 10:30:00	0
0118-0064	2018-03-09 10:45:00	0
0118-0064	2018-03-09 11:00:00	0
0118-0064	2018-03-09 11:15:00	250
0118-0064	2018-03-09 11:30:00	0
0118-0064	2018-03-09 11:45:00	0
0118-0064	2018-03-09 12:00:00	671
0118-0064	2018-03-09 12:15:00	610
0118-0064	2018-03-09 12:30:00	231
0118-0064	2018-03-09 12:45:00	20
0118-0064	2018-03-09 13:00:00	240
0118-0064	2018-03-09 13:15:00	23
0118-0064	2018-03-09 13:30:00	0
0118-0064	2018-03-09 13:45:00	12
0118-0064	2018-03-09 14:00:00	0
0118-0064	2018-03-09 14:15:00	0
0118-0064	2018-03-09 14:30:00	6
0118-0064	2018-03-09 14:45:00	136
0118-0064	2018-03-09 15:00:00	0
0118-0064	2018-03-09 15:15:00	83
0118-0064	2018-03-09 15:30:00	26
0118-0064	2018-03-09 15:45:00	0
0118-0064	2018-03-09 16:00:00	0
0118-0064	2018-03-09 16:15:00	6
0118-0064	2018-03-09 16:30:00	3
0118-0064	2018-03-09 16:45:00	17
0118-0064	2018-03-09 17:00:00	0
0118-0064	2018-03-09 17:15:00	475
0118-0064	2018-03-09 17:30:00	902
0118-0064	2018-03-09 17:45:00	0
0118-0064	2018-03-09 18:00:00	39
0118-0064	2018-03-09 18:15:00	347
0118-0064	2018-03-09 18:30:00	0
0118-0064	2018-03-09 18:45:00	535
0118-0064	2018-03-09 19:00:00	221
0118-0064	2018-03-09 19:15:00	119
0118-0064	2018-03-09 19:30:00	128
0118-0064	2018-03-09 19:45:00	234
0118-0064	2018-03-09 20:00:00	299
0118-0064	2018-03-09 20:15:00	259
0118-0064	2018-03-09 20:30:00	0
0118-0064	2018-03-09 20:45:00	0
0118-0064	2018-03-09 21:00:00	0
0118-0064	2018-03-09 21:15:00	0
0118-0064	2018-03-09 21:30:00	0
0118-0064	2018-03-09 21:45:00	0
0118-0064	2018-03-09 22:00:00	0
0118-0064	2018-03-09 22:15:00	0
0118-0064	2018-03-09 22:30:00	0
0118-0064	2018-03-09 22:45:00	0
0118-0064	2018-03-09 23:00:00	48
0118-0064	2018-03-09 23:15:00	43
0118-0064	2018-03-09 23:30:00	0
0118-0064	2018-03-09 23:45:00	31
0118-0064	2018-03-10 00:00:00	0
0118-0064	2018-03-10 00:15:00	0
0118-0064	2018-03-10 00:30:00	28
0118-0064	2018-03-10 00:45:00	25
0118-0064	2018-03-10 01:00:00	0
0118-0064	2018-03-10 01:15:00	0
0118-0064	2018-03-10 01:30:00	0
0118-0064	2018-03-10 01:45:00	0
0118-0064	2018-03-10 02:00:00	0
0118-0064	2018-03-10 02:15:00	27
0118-0064	2018-03-10 02:30:00	10
0118-0064	2018-03-10 02:45:00	28
0118-0064	2018-03-10 03:00:00	0
0118-0064	2018-03-10 03:15:00	0
0118-0064	2018-03-10 03:30:00	0
0118-0064	2018-03-10 03:45:00	0
0118-0064	2018-03-10 04:00:00	0
0118-0064	2018-03-10 04:15:00	0
0118-0064	2018-03-10 04:30:00	0
0118-0064	2018-03-10 04:45:00	0
0118-0064	2018-03-10 05:00:00	0
0118-0064	2018-03-10 05:15:00	0
0118-0064	2018-03-10 05:30:00	0
0118-0064	2018-03-10 05:45:00	0
0118-0064	2018-03-10 06:00:00	0
0118-0064	2018-03-10 06:15:00	0
0118-0064	2018-03-10 06:30:00	9
0118-0064	2018-03-10 06:45:00	0
0118-0064	2018-03-10 07:00:00	0
0118-0064	2018-03-10 07:15:00	0
0118-0064	2018-03-10 07:30:00	0
0118-0064	2018-03-10 07:45:00	0
0118-0064	2018-03-10 08:00:00	0
0118-0064	2018-03-10 08:15:00	37
0118-0064	2018-03-10 08:30:00	43
0118-0064	2018-03-10 08:45:00	169
0118-0064	2018-03-10 09:00:00	112
0118-0064	2018-03-10 09:15:00	275
0118-0064	2018-03-10 09:30:00	204
0118-0064	2018-03-10 09:45:00	173
0118-0064	2018-03-10 10:00:00	224
0118-0064	2018-03-10 10:15:00	260
0118-0064	2018-03-10 10:30:00	292
0118-0064	2018-03-10 10:45:00	273
0118-0064	2018-03-10 11:00:00	227
0118-0064	2018-03-10 11:15:00	220
0118-0064	2018-03-10 11:30:00	113
0118-0064	2018-03-10 11:45:00	163
0118-0064	2018-03-10 12:00:00	0
0118-0064	2018-03-10 12:15:00	0
0118-0064	2018-03-10 12:30:00	0
0118-0064	2018-03-10 12:45:00	0
0118-0064	2018-03-10 13:00:00	0
0118-0064	2018-03-10 13:15:00	0
0118-0064	2018-03-10 13:30:00	0
0118-0064	2018-03-10 13:45:00	0
0118-0064	2018-03-10 14:00:00	0
0118-0064	2018-03-10 14:15:00	202
0118-0064	2018-03-10 14:30:00	125
0118-0064	2018-03-10 14:45:00	176
0118-0064	2018-03-10 15:00:00	23
0118-0064	2018-03-10 15:15:00	0
0118-0064	2018-03-10 15:30:00	133
0118-0064	2018-03-10 15:45:00	88
0118-0064	2018-03-10 16:00:00	32
0118-0064	2018-03-10 16:15:00	19
0118-0064	2018-03-10 16:30:00	102
0118-0064	2018-03-10 16:45:00	74
0118-0064	2018-03-10 17:00:00	90
0118-0064	2018-03-10 17:15:00	86
0118-0064	2018-03-10 17:30:00	116
0118-0064	2018-03-10 17:45:00	166
0118-0064	2018-03-10 18:00:00	116
0118-0064	2018-03-10 18:15:00	110
0118-0064	2018-03-10 18:30:00	145
0118-0064	2018-03-10 18:45:00	122
0118-0064	2018-03-10 19:00:00	206
0118-0064	2018-03-10 19:15:00	152
0118-0064	2018-03-10 19:30:00	149
0118-0064	2018-03-10 19:45:00	240
0118-0064	2018-03-10 20:00:00	144
0118-0064	2018-03-10 20:15:00	272
0118-0064	2018-03-10 20:30:00	56
0118-0064	2018-03-10 20:45:00	128
0118-0064	2018-03-10 21:00:00	36
0118-0064	2018-03-10 21:15:00	0
0118-0064	2018-03-10 21:30:00	0
0118-0064	2018-03-10 21:45:00	0
0118-0064	2018-03-10 22:00:00	6
0118-0064	2018-03-10 22:15:00	0
0118-0064	2018-03-10 22:30:00	6
0118-0064	2018-03-10 22:45:00	0
0118-0064	2018-03-10 23:00:00	0
0118-0064	2018-03-10 23:15:00	15
0118-0064	2018-03-10 23:30:00	38
0118-0064	2018-03-10 23:45:00	12
0118-0064	2018-03-11 00:00:00	30
0118-0064	2018-03-11 00:15:00	9
0118-0064	2018-03-11 00:30:00	0
0118-0064	2018-03-11 00:45:00	0
0118-0064	2018-03-11 01:00:00	115
0118-0064	2018-03-11 01:15:00	0
0118-0064	2018-03-11 01:30:00	0
0118-0064	2018-03-11 01:45:00	0
0118-0064	2018-03-11 02:00:00	0
0118-0064	2018-03-11 02:15:00	0
0118-0064	2018-03-11 02:30:00	0
0118-0064	2018-03-11 02:45:00	0
0118-0064	2018-03-11 03:00:00	0
0118-0064	2018-03-11 03:15:00	0
0118-0064	2018-03-11 03:30:00	0
0118-0064	2018-03-11 03:45:00	0
0118-0064	2018-03-11 04:00:00	0
0118-0064	2018-03-11 04:15:00	0
0118-0064	2018-03-11 04:30:00	0
0118-0064	2018-03-11 04:45:00	0
0118-0064	2018-03-11 05:00:00	0
0118-0064	2018-03-11 05:15:00	0
0118-0064	2018-03-11 05:30:00	0
0118-0064	2018-03-11 05:45:00	0
0118-0064	2018-03-11 06:00:00	0
0118-0064	2018-03-11 06:15:00	0
0118-0064	2018-03-11 06:30:00	0
0118-0064	2018-03-11 06:45:00	0
0118-0064	2018-03-11 07:00:00	0
0118-0064	2018-03-11 07:15:00	0
0118-0064	2018-03-11 07:30:00	0
0118-0064	2018-03-11 07:45:00	0
0118-0064	2018-03-11 08:00:00	0
0118-0064	2018-03-11 08:15:00	0
0118-0064	2018-03-11 08:30:00	0
0118-0064	2018-03-11 08:45:00	108
0118-0064	2018-03-11 09:00:00	111
0118-0064	2018-03-11 09:15:00	401
0118-0064	2018-03-11 09:30:00	115
0118-0064	2018-03-11 09:45:00	40
0118-0064	2018-03-11 10:00:00	0
0118-0064	2018-03-11 10:15:00	294
0118-0064	2018-03-11 10:30:00	344
0118-0064	2018-03-11 10:45:00	333
0118-0064	2018-03-11 11:00:00	0
0118-0064	2018-03-11 11:15:00	0
0118-0064	2018-03-11 11:30:00	37
0118-0064	2018-03-11 11:45:00	704
0118-0064	2018-03-11 12:00:00	560
0118-0064	2018-03-11 12:15:00	0
0118-0064	2018-03-11 12:30:00	97
0118-0064	2018-03-11 12:45:00	0
0118-0064	2018-03-11 13:00:00	4
0118-0064	2018-03-11 13:15:00	214
0118-0064	2018-03-11 13:30:00	62
0118-0064	2018-03-11 13:45:00	253
0118-0064	2018-03-11 14:00:00	131
0118-0064	2018-03-11 14:15:00	61
0118-0064	2018-03-11 14:30:00	146
0118-0064	2018-03-11 14:45:00	27
0118-0064	2018-03-11 15:00:00	86
0118-0064	2018-03-11 15:15:00	0
0118-0064	2018-03-11 15:30:00	115
0118-0064	2018-03-11 15:45:00	0
0118-0064	2018-03-11 16:00:00	0
0118-0064	2018-03-11 16:15:00	0
0118-0064	2018-03-11 16:30:00	0
0118-0064	2018-03-11 16:45:00	0
0118-0064	2018-03-11 17:00:00	0
0118-0064	2018-03-11 17:15:00	28
0118-0064	2018-03-11 17:30:00	229
0118-0064	2018-03-11 17:45:00	172
0118-0064	2018-03-11 18:00:00	123
0118-0064	2018-03-11 18:15:00	34
0118-0064	2018-03-11 18:30:00	27
0118-0064	2018-03-11 18:45:00	162
0118-0064	2018-03-11 19:00:00	0
0118-0064	2018-03-11 19:15:00	28
0118-0064	2018-03-11 19:30:00	4
0118-0064	2018-03-11 19:45:00	17
0118-0064	2018-03-11 20:00:00	10
0118-0064	2018-03-11 20:15:00	8
0118-0064	2018-03-11 20:30:00	0
0118-0064	2018-03-11 20:45:00	23
0118-0064	2018-03-11 21:00:00	6
0118-0064	2018-03-11 21:15:00	8
0118-0064	2018-03-11 21:30:00	116
0118-0064	2018-03-11 21:45:00	301
0118-0064	2018-03-11 22:00:00	326
0118-0064	2018-03-11 22:15:00	40
0118-0064	2018-03-11 22:30:00	0
0118-0064	2018-03-11 22:45:00	0
0118-0064	2018-03-11 23:00:00	0
0118-0064	2018-03-11 23:15:00	0
0118-0064	2018-03-11 23:30:00	0
0118-0064	2018-03-11 23:45:00	6
0118-0064	2018-03-12 00:00:00	0
0118-0064	2018-03-12 00:15:00	0
0118-0064	2018-03-12 00:30:00	0
0118-0064	2018-03-12 00:45:00	0
0118-0064	2018-03-12 01:00:00	0
0118-0064	2018-03-12 01:15:00	0
0118-0064	2018-03-12 01:30:00	0
0118-0064	2018-03-12 01:45:00	0
0118-0064	2018-03-12 02:00:00	0
0118-0064	2018-03-12 02:15:00	0
0118-0064	2018-03-12 02:30:00	17
0118-0064	2018-03-12 02:45:00	0
0118-0064	2018-03-12 03:00:00	0
0118-0064	2018-03-12 03:15:00	0
0118-0064	2018-03-12 03:30:00	0
0118-0064	2018-03-12 03:45:00	0
0118-0064	2018-03-12 04:00:00	0
0118-0064	2018-03-12 04:15:00	0
0118-0064	2018-03-12 04:30:00	0
0118-0064	2018-03-12 04:45:00	0
0118-0064	2018-03-12 05:00:00	0
0118-0064	2018-03-12 05:15:00	0
0118-0064	2018-03-12 05:30:00	0
0118-0064	2018-03-12 05:45:00	0
0118-0064	2018-03-12 06:00:00	0
0118-0064	2018-03-12 06:15:00	0
0118-0064	2018-03-12 06:30:00	0
0118-0064	2018-03-12 06:45:00	0
0118-0064	2018-03-12 07:00:00	0
0118-0064	2018-03-12 07:15:00	14
0118-0064	2018-03-12 07:30:00	0
0118-0064	2018-03-12 07:45:00	0
0118-0064	2018-03-12 08:00:00	0
0118-0064	2018-03-12 08:15:00	0
0118-0064	2018-03-12 08:30:00	0
0118-0064	2018-03-12 08:45:00	0
0118-0064	2018-03-12 09:00:00	0
0118-0064	2018-03-12 09:15:00	0
0118-0064	2018-03-12 09:30:00	64
0118-0064	2018-03-12 09:45:00	626
0118-0064	2018-03-12 10:00:00	152
0118-0064	2018-03-12 10:15:00	0
0118-0064	2018-03-12 10:30:00	673
0118-0064	2018-03-12 10:45:00	730
0118-0064	2018-03-12 11:00:00	62
0118-0064	2018-03-12 11:15:00	95
0118-0064	2018-03-12 11:30:00	38
0118-0064	2018-03-12 11:45:00	378
0118-0064	2018-03-12 12:00:00	853
0118-0064	2018-03-12 12:15:00	374
0118-0064	2018-03-12 12:30:00	564
0118-0064	2018-03-12 12:45:00	104
0118-0064	2018-03-12 13:00:00	143
0118-0064	2018-03-12 13:15:00	14
0118-0064	2018-03-12 13:30:00	80
0118-0064	2018-03-12 13:45:00	52
0118-0064	2018-03-12 14:00:00	46
0118-0064	2018-03-12 14:15:00	61
0118-0064	2018-03-12 14:30:00	375
0118-0064	2018-03-12 14:45:00	326
0118-0064	2018-03-12 15:00:00	17
0118-0064	2018-03-12 15:15:00	25
0118-0064	2018-03-12 15:30:00	634
0118-0064	2018-03-12 15:45:00	178
0118-0064	2018-03-12 16:00:00	932
0118-0064	2018-03-12 16:15:00	476
0118-0064	2018-03-12 16:30:00	822
0118-0064	2018-03-12 16:45:00	599
0118-0064	2018-03-12 17:00:00	0
0118-0064	2018-03-12 17:15:00	409
0118-0064	2018-03-12 17:30:00	6
0118-0064	2018-03-12 17:45:00	206
0118-0064	2018-03-12 18:00:00	175
0118-0064	2018-03-12 18:15:00	213
0118-0064	2018-03-12 18:30:00	339
0118-0064	2018-03-12 18:45:00	149
0118-0064	2018-03-12 19:00:00	0
0118-0064	2018-03-12 19:15:00	0
0118-0064	2018-03-12 19:30:00	254
0118-0064	2018-03-12 19:45:00	35
0118-0064	2018-03-12 20:00:00	7
0118-0064	2018-03-12 20:15:00	6
0118-0064	2018-03-12 20:30:00	63
0118-0064	2018-03-12 20:45:00	94
0118-0064	2018-03-12 21:00:00	895
0118-0064	2018-03-12 21:15:00	620
0118-0064	2018-03-12 21:30:00	249
0118-0064	2018-03-12 21:45:00	261
0118-0064	2018-03-12 22:00:00	261
0118-0064	2018-03-12 22:15:00	0
0118-0064	2018-03-12 22:30:00	0
0118-0064	2018-03-12 22:45:00	0
0118-0064	2018-03-12 23:00:00	0
0118-0064	2018-03-12 23:15:00	193
0118-0064	2018-03-12 23:30:00	32
0118-0064	2018-03-12 23:45:00	0
0118-0064	2018-03-13 00:00:00	0
0118-0064	2018-03-13 00:15:00	16
0118-0064	2018-03-13 00:30:00	39
0118-0064	2018-03-13 00:45:00	0
0118-0064	2018-03-13 01:00:00	0
0118-0064	2018-03-13 01:15:00	0
0118-0064	2018-03-13 01:30:00	0
0118-0064	2018-03-13 01:45:00	0
0118-0064	2018-03-13 02:00:00	0
0118-0064	2018-03-13 02:15:00	0
0118-0064	2018-03-13 02:30:00	14
0118-0064	2018-03-13 02:45:00	0
0118-0064	2018-03-13 03:00:00	0
0118-0064	2018-03-13 03:15:00	0
0118-0064	2018-03-13 03:30:00	0
0118-0064	2018-03-13 03:45:00	0
0118-0064	2018-03-13 04:00:00	0
0118-0064	2018-03-13 04:15:00	0
0118-0064	2018-03-13 04:30:00	0
0118-0064	2018-03-13 04:45:00	0
0118-0064	2018-03-13 05:00:00	0
0118-0064	2018-03-13 05:15:00	0
0118-0064	2018-03-13 05:30:00	0
0118-0064	2018-03-13 05:45:00	0
0118-0064	2018-03-13 06:00:00	0
0118-0064	2018-03-13 06:15:00	0
0118-0064	2018-03-13 06:30:00	11
0118-0064	2018-03-13 06:45:00	0
0118-0064	2018-03-13 07:00:00	5
0118-0064	2018-03-13 07:15:00	15
0118-0064	2018-03-13 07:30:00	0
0118-0064	2018-03-13 07:45:00	0
0118-0064	2018-03-13 08:00:00	0
0118-0064	2018-03-13 08:15:00	43
0118-0064	2018-03-13 08:30:00	0
0118-0064	2018-03-13 08:45:00	0
0118-0064	2018-03-13 09:00:00	0
0118-0064	2018-03-13 09:15:00	0
0118-0064	2018-03-13 09:30:00	0
0118-0064	2018-03-13 09:45:00	0
0118-0064	2018-03-13 10:00:00	0
0118-0064	2018-03-13 10:15:00	0
0118-0064	2018-03-13 10:30:00	43
0118-0064	2018-03-13 10:45:00	94
0118-0064	2018-03-13 11:00:00	43
0118-0064	2018-03-13 11:15:00	0
0118-0064	2018-03-13 11:30:00	0
0118-0064	2018-03-13 11:45:00	0
0118-0064	2018-03-13 12:00:00	0
0118-0064	2018-03-13 12:15:00	0
0118-0064	2018-03-13 12:30:00	0
0118-0064	2018-03-13 12:45:00	0
0118-0064	2018-03-13 13:00:00	0
0118-0064	2018-03-13 13:15:00	0
0118-0064	2018-03-13 13:30:00	0
0118-0064	2018-03-13 13:45:00	0
0118-0064	2018-03-13 14:00:00	0
0118-0064	2018-03-13 14:15:00	0
0118-0064	2018-03-13 14:30:00	0
0118-0064	2018-03-13 14:45:00	0
0118-0064	2018-03-13 15:00:00	0
0118-0064	2018-03-13 15:15:00	0
0118-0064	2018-03-13 15:30:00	0
0118-0064	2018-03-13 15:45:00	0
0118-0064	2018-03-13 16:00:00	0
0118-0064	2018-03-13 16:15:00	0
0118-0064	2018-03-13 16:30:00	0
0118-0064	2018-03-13 16:45:00	0
0118-0064	2018-03-13 17:00:00	0
0118-0064	2018-03-13 17:15:00	0
0118-0064	2018-03-13 17:30:00	0
0118-0064	2018-03-13 17:45:00	0
0118-0064	2018-03-13 18:00:00	0
0118-0064	2018-03-13 18:15:00	0
0118-0064	2018-03-13 18:30:00	0
0118-0064	2018-03-13 18:45:00	0
0118-0064	2018-03-13 19:00:00	0
0118-0064	2018-03-13 19:15:00	0
0118-0064	2018-03-13 19:30:00	0
0118-0064	2018-03-13 19:45:00	0
0118-0064	2018-03-13 20:00:00	0
0118-0064	2018-03-13 20:15:00	0
0118-0064	2018-03-13 20:30:00	0
0118-0064	2018-03-13 20:45:00	0
0118-0064	2018-03-13 21:00:00	0
0118-0064	2018-03-13 21:15:00	0
0118-0064	2018-03-13 21:30:00	0
0118-0064	2018-03-13 21:45:00	0
0118-0064	2018-03-13 22:00:00	0
0118-0064	2018-03-13 22:15:00	0
0118-0064	2018-03-13 22:30:00	0
0118-0064	2018-03-13 22:45:00	0
0118-0064	2018-03-13 23:00:00	0
0118-0064	2018-03-13 23:15:00	0
0118-0064	2018-03-13 23:30:00	0
0118-0064	2018-03-13 23:45:00	0
