## Supplementary Data 2 for "Digital phenotyping by consumer wearables identifies sleep-associated markers of cardiovascular disease risk and biological aging": ActivityTable_0215-0004-NHC.tsv

0215-0004	2016-11-22 00:00:00	0
0215-0004	2016-11-22 00:15:00	0
0215-0004	2016-11-22 00:30:00	0
0215-0004	2016-11-22 00:45:00	0
0215-0004	2016-11-22 01:00:00	0
0215-0004	2016-11-22 01:15:00	0
0215-0004	2016-11-22 01:30:00	0
0215-0004	2016-11-22 01:45:00	0
0215-0004	2016-11-22 02:00:00	0
0215-0004	2016-11-22 02:15:00	0
0215-0004	2016-11-22 02:30:00	0
0215-0004	2016-11-22 02:45:00	0
0215-0004	2016-11-22 03:00:00	0
0215-0004	2016-11-22 03:15:00	0
0215-0004	2016-11-22 03:30:00	0
0215-0004	2016-11-22 03:45:00	0
0215-0004	2016-11-22 04:00:00	0
0215-0004	2016-11-22 04:15:00	0
0215-0004	2016-11-22 04:30:00	0
0215-0004	2016-11-22 04:45:00	0
0215-0004	2016-11-22 05:00:00	0
0215-0004	2016-11-22 05:15:00	0
0215-0004	2016-11-22 05:30:00	0
0215-0004	2016-11-22 05:45:00	0
0215-0004	2016-11-22 06:00:00	0
0215-0004	2016-11-22 06:15:00	0
0215-0004	2016-11-22 06:30:00	0
0215-0004	2016-11-22 06:45:00	0
0215-0004	2016-11-22 07:00:00	0
0215-0004	2016-11-22 07:15:00	0
0215-0004	2016-11-22 07:30:00	0
0215-0004	2016-11-22 07:45:00	0
0215-0004	2016-11-22 08:00:00	0
0215-0004	2016-11-22 08:15:00	0
0215-0004	2016-11-22 08:30:00	0
0215-0004	2016-11-22 08:45:00	0
0215-0004	2016-11-22 09:00:00	0
0215-0004	2016-11-22 09:15:00	0
0215-0004	2016-11-22 09:30:00	0
0215-0004	2016-11-22 09:45:00	0
0215-0004	2016-11-22 10:00:00	0
0215-0004	2016-11-22 10:15:00	0
0215-0004	2016-11-22 10:30:00	0
0215-0004	2016-11-22 10:45:00	0
0215-0004	2016-11-22 11:00:00	0
0215-0004	2016-11-22 11:15:00	0
0215-0004	2016-11-22 11:30:00	0
0215-0004	2016-11-22 11:45:00	0
0215-0004	2016-11-22 12:00:00	0
0215-0004	2016-11-22 12:15:00	0
0215-0004	2016-11-22 12:30:00	0
0215-0004	2016-11-22 12:45:00	0
0215-0004	2016-11-22 13:00:00	0
0215-0004	2016-11-22 13:15:00	0
0215-0004	2016-11-22 13:30:00	0
0215-0004	2016-11-22 13:45:00	0
0215-0004	2016-11-22 14:00:00	0
0215-0004	2016-11-22 14:15:00	0
0215-0004	2016-11-22 14:30:00	0
0215-0004	2016-11-22 14:45:00	0
0215-0004	2016-11-22 15:00:00	0
0215-0004	2016-11-22 15:15:00	65
0215-0004	2016-11-22 15:30:00	0
0215-0004	2016-11-22 15:45:00	0
0215-0004	2016-11-22 16:00:00	0
0215-0004	2016-11-22 16:15:00	0
0215-0004	2016-11-22 16:30:00	537
0215-0004	2016-11-22 16:45:00	84
0215-0004	2016-11-22 17:00:00	12
0215-0004	2016-11-22 17:15:00	339
0215-0004	2016-11-22 17:30:00	119
0215-0004	2016-11-22 17:45:00	46
0215-0004	2016-11-22 18:00:00	155
0215-0004	2016-11-22 18:15:00	276
0215-0004	2016-11-22 18:30:00	119
0215-0004	2016-11-22 18:45:00	56
0215-0004	2016-11-22 19:00:00	0
0215-0004	2016-11-22 19:15:00	66
0215-0004	2016-11-22 19:30:00	102
0215-0004	2016-11-22 19:45:00	39
0215-0004	2016-11-22 20:00:00	0
0215-0004	2016-11-22 20:15:00	92
0215-0004	2016-11-22 20:30:00	93
0215-0004	2016-11-22 20:45:00	0
0215-0004	2016-11-22 21:00:00	0
0215-0004	2016-11-22 21:15:00	120
0215-0004	2016-11-22 21:30:00	63
0215-0004	2016-11-22 21:45:00	0
0215-0004	2016-11-22 22:00:00	0
0215-0004	2016-11-22 22:15:00	171
0215-0004	2016-11-22 22:30:00	10
0215-0004	2016-11-22 22:45:00	121
0215-0004	2016-11-22 23:00:00	113
0215-0004	2016-11-22 23:15:00	242
0215-0004	2016-11-22 23:30:00	4
0215-0004	2016-11-22 23:45:00	0
0215-0004	2016-11-23 00:00:00	0
0215-0004	2016-11-23 00:15:00	0
0215-0004	2016-11-23 00:30:00	0
0215-0004	2016-11-23 00:45:00	0
0215-0004	2016-11-23 01:00:00	0
0215-0004	2016-11-23 01:15:00	6
0215-0004	2016-11-23 01:30:00	0
0215-0004	2016-11-23 01:45:00	0
0215-0004	2016-11-23 02:00:00	0
0215-0004	2016-11-23 02:15:00	0
0215-0004	2016-11-23 02:30:00	0
0215-0004	2016-11-23 02:45:00	0
0215-0004	2016-11-23 03:00:00	0
0215-0004	2016-11-23 03:15:00	0
0215-0004	2016-11-23 03:30:00	0
0215-0004	2016-11-23 03:45:00	0
0215-0004	2016-11-23 04:00:00	0
0215-0004	2016-11-23 04:15:00	0
0215-0004	2016-11-23 04:30:00	0
0215-0004	2016-11-23 04:45:00	0
0215-0004	2016-11-23 05:00:00	0
0215-0004	2016-11-23 05:15:00	0
0215-0004	2016-11-23 05:30:00	0
0215-0004	2016-11-23 05:45:00	98
0215-0004	2016-11-23 06:00:00	466
0215-0004	2016-11-23 06:15:00	147
0215-0004	2016-11-23 06:30:00	114
0215-0004	2016-11-23 06:45:00	198
0215-0004	2016-11-23 07:00:00	87
0215-0004	2016-11-23 07:15:00	143
0215-0004	2016-11-23 07:30:00	776
0215-0004	2016-11-23 07:45:00	745
0215-0004	2016-11-23 08:00:00	358
0215-0004	2016-11-23 08:15:00	976
0215-0004	2016-11-23 08:30:00	471
0215-0004	2016-11-23 08:45:00	766
0215-0004	2016-11-23 09:00:00	635
0215-0004	2016-11-23 09:15:00	444
0215-0004	2016-11-23 09:30:00	593
0215-0004	2016-11-23 09:45:00	494
0215-0004	2016-11-23 10:00:00	487
0215-0004	2016-11-23 10:15:00	355
0215-0004	2016-11-23 10:30:00	276
0215-0004	2016-11-23 10:45:00	203
0215-0004	2016-11-23 11:00:00	470
0215-0004	2016-11-23 11:15:00	499
0215-0004	2016-11-23 11:30:00	428
0215-0004	2016-11-23 11:45:00	316
0215-0004	2016-11-23 12:00:00	455
0215-0004	2016-11-23 12:15:00	659
0215-0004	2016-11-23 12:30:00	571
0215-0004	2016-11-23 12:45:00	399
0215-0004	2016-11-23 13:00:00	563
0215-0004	2016-11-23 13:15:00	628
0215-0004	2016-11-23 13:30:00	503
0215-0004	2016-11-23 13:45:00	381
0215-0004	2016-11-23 14:00:00	363
0215-0004	2016-11-23 14:15:00	432
0215-0004	2016-11-23 14:30:00	379
0215-0004	2016-11-23 14:45:00	321
0215-0004	2016-11-23 15:00:00	883
0215-0004	2016-11-23 15:15:00	71
0215-0004	2016-11-23 15:30:00	205
0215-0004	2016-11-23 15:45:00	145
0215-0004	2016-11-23 16:00:00	11
0215-0004	2016-11-23 16:15:00	16
0215-0004	2016-11-23 16:30:00	18
0215-0004	2016-11-23 16:45:00	308
0215-0004	2016-11-23 17:00:00	303
0215-0004	2016-11-23 17:15:00	220
0215-0004	2016-11-23 17:30:00	239
0215-0004	2016-11-23 17:45:00	882
0215-0004	2016-11-23 18:00:00	868
0215-0004	2016-11-23 18:15:00	179
0215-0004	2016-11-23 18:30:00	133
0215-0004	2016-11-23 18:45:00	233
0215-0004	2016-11-23 19:00:00	0
0215-0004	2016-11-23 19:15:00	0
0215-0004	2016-11-23 19:30:00	6
0215-0004	2016-11-23 19:45:00	55
0215-0004	2016-11-23 20:00:00	27
0215-0004	2016-11-23 20:15:00	0
0215-0004	2016-11-23 20:30:00	7
0215-0004	2016-11-23 20:45:00	0
0215-0004	2016-11-23 21:00:00	127
0215-0004	2016-11-23 21:15:00	193
0215-0004	2016-11-23 21:30:00	82
0215-0004	2016-11-23 21:45:00	62
0215-0004	2016-11-23 22:00:00	37
0215-0004	2016-11-23 22:15:00	114
0215-0004	2016-11-23 22:30:00	87
0215-0004	2016-11-23 22:45:00	25
0215-0004	2016-11-23 23:00:00	0
0215-0004	2016-11-23 23:15:00	0
0215-0004	2016-11-23 23:30:00	0
0215-0004	2016-11-23 23:45:00	0
0215-0004	2016-11-24 00:00:00	0
0215-0004	2016-11-24 00:15:00	0
0215-0004	2016-11-24 00:30:00	0
0215-0004	2016-11-24 00:45:00	0
0215-0004	2016-11-24 01:00:00	0
0215-0004	2016-11-24 01:15:00	15
0215-0004	2016-11-24 01:30:00	0
0215-0004	2016-11-24 01:45:00	0
0215-0004	2016-11-24 02:00:00	26
0215-0004	2016-11-24 02:15:00	0
0215-0004	2016-11-24 02:30:00	0
0215-0004	2016-11-24 02:45:00	0
0215-0004	2016-11-24 03:00:00	0
0215-0004	2016-11-24 03:15:00	0
0215-0004	2016-11-24 03:30:00	0
0215-0004	2016-11-24 03:45:00	8
0215-0004	2016-11-24 04:00:00	0
0215-0004	2016-11-24 04:15:00	0
0215-0004	2016-11-24 04:30:00	0
0215-0004	2016-11-24 04:45:00	0
0215-0004	2016-11-24 05:00:00	0
0215-0004	2016-11-24 05:15:00	0
0215-0004	2016-11-24 05:30:00	0
0215-0004	2016-11-24 05:45:00	10
0215-0004	2016-11-24 06:00:00	439
0215-0004	2016-11-24 06:15:00	406
0215-0004	2016-11-24 06:30:00	524
0215-0004	2016-11-24 06:45:00	473
0215-0004	2016-11-24 07:00:00	398
0215-0004	2016-11-24 07:15:00	935
0215-0004	2016-11-24 07:30:00	818
0215-0004	2016-11-24 07:45:00	464
0215-0004	2016-11-24 08:00:00	520
0215-0004	2016-11-24 08:15:00	1083
0215-0004	2016-11-24 08:30:00	635
0215-0004	2016-11-24 08:45:00	517
0215-0004	2016-11-24 09:00:00	806
0215-0004	2016-11-24 09:15:00	501
0215-0004	2016-11-24 09:30:00	427
0215-0004	2016-11-24 09:45:00	482
0215-0004	2016-11-24 10:00:00	204
0215-0004	2016-11-24 10:15:00	14
0215-0004	2016-11-24 10:30:00	437
0215-0004	2016-11-24 10:45:00	446
0215-0004	2016-11-24 11:00:00	544
0215-0004	2016-11-24 11:15:00	402
0215-0004	2016-11-24 11:30:00	967
0215-0004	2016-11-24 11:45:00	576
0215-0004	2016-11-24 12:00:00	530
0215-0004	2016-11-24 12:15:00	624
0215-0004	2016-11-24 12:30:00	572
0215-0004	2016-11-24 12:45:00	292
0215-0004	2016-11-24 13:00:00	976
0215-0004	2016-11-24 13:15:00	397
0215-0004	2016-11-24 13:30:00	283
0215-0004	2016-11-24 13:45:00	18
0215-0004	2016-11-24 14:00:00	36
0215-0004	2016-11-24 14:15:00	132
0215-0004	2016-11-24 14:30:00	247
0215-0004	2016-11-24 14:45:00	443
0215-0004	2016-11-24 15:00:00	462
0215-0004	2016-11-24 15:15:00	0
0215-0004	2016-11-24 15:30:00	302
0215-0004	2016-11-24 15:45:00	170
0215-0004	2016-11-24 16:00:00	133
0215-0004	2016-11-24 16:15:00	49
0215-0004	2016-11-24 16:30:00	0
0215-0004	2016-11-24 16:45:00	7
0215-0004	2016-11-24 17:00:00	0
0215-0004	2016-11-24 17:15:00	91
0215-0004	2016-11-24 17:30:00	270
0215-0004	2016-11-24 17:45:00	38
0215-0004	2016-11-24 18:00:00	209
0215-0004	2016-11-24 18:15:00	443
0215-0004	2016-11-24 18:30:00	648
0215-0004	2016-11-24 18:45:00	144
0215-0004	2016-11-24 19:00:00	46
0215-0004	2016-11-24 19:15:00	18
0215-0004	2016-11-24 19:30:00	65
0215-0004	2016-11-24 19:45:00	20
0215-0004	2016-11-24 20:00:00	157
0215-0004	2016-11-24 20:15:00	0
0215-0004	2016-11-24 20:30:00	113
0215-0004	2016-11-24 20:45:00	64
0215-0004	2016-11-24 21:00:00	0
0215-0004	2016-11-24 21:15:00	0
0215-0004	2016-11-24 21:30:00	11
0215-0004	2016-11-24 21:45:00	0
0215-0004	2016-11-24 22:00:00	0
0215-0004	2016-11-24 22:15:00	17
0215-0004	2016-11-24 22:30:00	18
0215-0004	2016-11-24 22:45:00	0
0215-0004	2016-11-24 23:00:00	26
0215-0004	2016-11-24 23:15:00	203
0215-0004	2016-11-24 23:30:00	164
0215-0004	2016-11-24 23:45:00	0
0215-0004	2016-11-25 00:00:00	0
0215-0004	2016-11-25 00:15:00	0
0215-0004	2016-11-25 00:30:00	0
0215-0004	2016-11-25 00:45:00	0
0215-0004	2016-11-25 01:00:00	0
0215-0004	2016-11-25 01:15:00	0
0215-0004	2016-11-25 01:30:00	0
0215-0004	2016-11-25 01:45:00	0
0215-0004	2016-11-25 02:00:00	0
0215-0004	2016-11-25 02:15:00	0
0215-0004	2016-11-25 02:30:00	0
0215-0004	2016-11-25 02:45:00	0
0215-0004	2016-11-25 03:00:00	17
0215-0004	2016-11-25 03:15:00	0
0215-0004	2016-11-25 03:30:00	0
0215-0004	2016-11-25 03:45:00	0
0215-0004	2016-11-25 04:00:00	0
0215-0004	2016-11-25 04:15:00	0
0215-0004	2016-11-25 04:30:00	0
0215-0004	2016-11-25 04:45:00	0
0215-0004	2016-11-25 05:00:00	0
0215-0004	2016-11-25 05:15:00	72
0215-0004	2016-11-25 05:30:00	191
0215-0004	2016-11-25 05:45:00	545
0215-0004	2016-11-25 06:00:00	536
0215-0004	2016-11-25 06:15:00	618
0215-0004	2016-11-25 06:30:00	464
0215-0004	2016-11-25 06:45:00	569
0215-0004	2016-11-25 07:00:00	379
0215-0004	2016-11-25 07:15:00	726
0215-0004	2016-11-25 07:30:00	959
0215-0004	2016-11-25 07:45:00	946
0215-0004	2016-11-25 08:00:00	668
0215-0004	2016-11-25 08:15:00	768
0215-0004	2016-11-25 08:30:00	799
0215-0004	2016-11-25 08:45:00	555
0215-0004	2016-11-25 09:00:00	718
0215-0004	2016-11-25 09:15:00	720
0215-0004	2016-11-25 09:30:00	686
0215-0004	2016-11-25 09:45:00	521
0215-0004	2016-11-25 10:00:00	541
0215-0004	2016-11-25 10:15:00	361
0215-0004	2016-11-25 10:30:00	177
0215-0004	2016-11-25 10:45:00	368
0215-0004	2016-11-25 11:00:00	419
0215-0004	2016-11-25 11:15:00	484
0215-0004	2016-11-25 11:30:00	167
0215-0004	2016-11-25 11:45:00	349
0215-0004	2016-11-25 12:00:00	595
0215-0004	2016-11-25 12:15:00	635
0215-0004	2016-11-25 12:30:00	432
0215-0004	2016-11-25 12:45:00	434
0215-0004	2016-11-25 13:00:00	425
0215-0004	2016-11-25 13:15:00	575
0215-0004	2016-11-25 13:30:00	305
0215-0004	2016-11-25 13:45:00	211
0215-0004	2016-11-25 14:00:00	300
0215-0004	2016-11-25 14:15:00	170
0215-0004	2016-11-25 14:30:00	320
0215-0004	2016-11-25 14:45:00	189
0215-0004	2016-11-25 15:00:00	775
0215-0004	2016-11-25 15:15:00	496
0215-0004	2016-11-25 15:30:00	673
0215-0004	2016-11-25 15:45:00	427
0215-0004	2016-11-25 16:00:00	905
0215-0004	2016-11-25 16:15:00	67
0215-0004	2016-11-25 16:30:00	212
0215-0004	2016-11-25 16:45:00	12
0215-0004	2016-11-25 17:00:00	643
0215-0004	2016-11-25 17:15:00	178
0215-0004	2016-11-25 17:30:00	0
0215-0004	2016-11-25 17:45:00	74
0215-0004	2016-11-25 18:00:00	529
0215-0004	2016-11-25 18:15:00	47
0215-0004	2016-11-25 18:30:00	77
0215-0004	2016-11-25 18:45:00	393
0215-0004	2016-11-25 19:00:00	261
0215-0004	2016-11-25 19:15:00	0
0215-0004	2016-11-25 19:30:00	0
0215-0004	2016-11-25 19:45:00	0
0215-0004	2016-11-25 20:00:00	0
0215-0004	2016-11-25 20:15:00	0
0215-0004	2016-11-25 20:30:00	8
0215-0004	2016-11-25 20:45:00	0
0215-0004	2016-11-25 21:00:00	0
0215-0004	2016-11-25 21:15:00	0
0215-0004	2016-11-25 21:30:00	16
0215-0004	2016-11-25 21:45:00	30
0215-0004	2016-11-25 22:00:00	20
0215-0004	2016-11-25 22:15:00	0
0215-0004	2016-11-25 22:30:00	6
0215-0004	2016-11-25 22:45:00	0
0215-0004	2016-11-25 23:00:00	0
0215-0004	2016-11-25 23:15:00	5
0215-0004	2016-11-25 23:30:00	183
0215-0004	2016-11-25 23:45:00	222
0215-0004	2016-11-26 00:00:00	23
0215-0004	2016-11-26 00:15:00	0
0215-0004	2016-11-26 00:30:00	0
0215-0004	2016-11-26 00:45:00	0
0215-0004	2016-11-26 01:00:00	0
0215-0004	2016-11-26 01:15:00	0
0215-0004	2016-11-26 01:30:00	0
0215-0004	2016-11-26 01:45:00	0
0215-0004	2016-11-26 02:00:00	0
0215-0004	2016-11-26 02:15:00	0
0215-0004	2016-11-26 02:30:00	0
0215-0004	2016-11-26 02:45:00	0
0215-0004	2016-11-26 03:00:00	0
0215-0004	2016-11-26 03:15:00	0
0215-0004	2016-11-26 03:30:00	0
0215-0004	2016-11-26 03:45:00	0
0215-0004	2016-11-26 04:00:00	0
0215-0004	2016-11-26 04:15:00	0
0215-0004	2016-11-26 04:30:00	0
0215-0004	2016-11-26 04:45:00	11
0215-0004	2016-11-26 05:00:00	0
0215-0004	2016-11-26 05:15:00	23
0215-0004	2016-11-26 05:30:00	0
0215-0004	2016-11-26 05:45:00	0
0215-0004	2016-11-26 06:00:00	414
0215-0004	2016-11-26 06:15:00	224
0215-0004	2016-11-26 06:30:00	487
0215-0004	2016-11-26 06:45:00	355
0215-0004	2016-11-26 07:00:00	491
0215-0004	2016-11-26 07:15:00	740
0215-0004	2016-11-26 07:30:00	655
0215-0004	2016-11-26 07:45:00	397
0215-0004	2016-11-26 08:00:00	569
0215-0004	2016-11-26 08:15:00	978
0215-0004	2016-11-26 08:30:00	787
0215-0004	2016-11-26 08:45:00	315
0215-0004	2016-11-26 09:00:00	564
0215-0004	2016-11-26 09:15:00	678
0215-0004	2016-11-26 09:30:00	554
0215-0004	2016-11-26 09:45:00	465
0215-0004	2016-11-26 10:00:00	382
0215-0004	2016-11-26 10:15:00	280
0215-0004	2016-11-26 10:30:00	0
0215-0004	2016-11-26 10:45:00	127
0215-0004	2016-11-26 11:00:00	357
0215-0004	2016-11-26 11:15:00	222
0215-0004	2016-11-26 11:30:00	359
0215-0004	2016-11-26 11:45:00	482
0215-0004	2016-11-26 12:00:00	397
0215-0004	2016-11-26 12:15:00	275
0215-0004	2016-11-26 12:30:00	322
0215-0004	2016-11-26 12:45:00	533
0215-0004	2016-11-26 13:00:00	690
0215-0004	2016-11-26 13:15:00	762
0215-0004	2016-11-26 13:30:00	277
0215-0004	2016-11-26 13:45:00	148
0215-0004	2016-11-26 14:00:00	137
0215-0004	2016-11-26 14:15:00	320
0215-0004	2016-11-26 14:30:00	362
0215-0004	2016-11-26 14:45:00	0
0215-0004	2016-11-26 15:00:00	0
0215-0004	2016-11-26 15:15:00	114
0215-0004	2016-11-26 15:30:00	327
0215-0004	2016-11-26 15:45:00	212
0215-0004	2016-11-26 16:00:00	299
0215-0004	2016-11-26 16:15:00	604
0215-0004	2016-11-26 16:30:00	339
0215-0004	2016-11-26 16:45:00	90
0215-0004	2016-11-26 17:00:00	89
0215-0004	2016-11-26 17:15:00	0
0215-0004	2016-11-26 17:30:00	25
0215-0004	2016-11-26 17:45:00	0
0215-0004	2016-11-26 18:00:00	221
0215-0004	2016-11-26 18:15:00	1208
0215-0004	2016-11-26 18:30:00	352
0215-0004	2016-11-26 18:45:00	0
0215-0004	2016-11-26 19:00:00	9
0215-0004	2016-11-26 19:15:00	7
0215-0004	2016-11-26 19:30:00	4
0215-0004	2016-11-26 19:45:00	90
0215-0004	2016-11-26 20:00:00	683
0215-0004	2016-11-26 20:15:00	1068
0215-0004	2016-11-26 20:30:00	615
0215-0004	2016-11-26 20:45:00	170
0215-0004	2016-11-26 21:00:00	164
0215-0004	2016-11-26 21:15:00	52
0215-0004	2016-11-26 21:30:00	7
0215-0004	2016-11-26 21:45:00	0
0215-0004	2016-11-26 22:00:00	8
0215-0004	2016-11-26 22:15:00	0
0215-0004	2016-11-26 22:30:00	126
0215-0004	2016-11-26 22:45:00	143
0215-0004	2016-11-26 23:00:00	22
0215-0004	2016-11-26 23:15:00	0
0215-0004	2016-11-26 23:30:00	49
0215-0004	2016-11-26 23:45:00	97
0215-0004	2016-11-27 00:00:00	138
0215-0004	2016-11-27 00:15:00	59
0215-0004	2016-11-27 00:30:00	18
0215-0004	2016-11-27 00:45:00	0
0215-0004	2016-11-27 01:00:00	0
0215-0004	2016-11-27 01:15:00	0
0215-0004	2016-11-27 01:30:00	0
0215-0004	2016-11-27 01:45:00	0
0215-0004	2016-11-27 02:00:00	0
0215-0004	2016-11-27 02:15:00	0
0215-0004	2016-11-27 02:30:00	0
0215-0004	2016-11-27 02:45:00	0
0215-0004	2016-11-27 03:00:00	0
0215-0004	2016-11-27 03:15:00	0
0215-0004	2016-11-27 03:30:00	0
0215-0004	2016-11-27 03:45:00	0
0215-0004	2016-11-27 04:00:00	0
0215-0004	2016-11-27 04:15:00	0
0215-0004	2016-11-27 04:30:00	0
0215-0004	2016-11-27 04:45:00	0
0215-0004	2016-11-27 05:00:00	0
0215-0004	2016-11-27 05:15:00	0
0215-0004	2016-11-27 05:30:00	0
0215-0004	2016-11-27 05:45:00	0
0215-0004	2016-11-27 06:00:00	0
0215-0004	2016-11-27 06:15:00	0
0215-0004	2016-11-27 06:30:00	0
0215-0004	2016-11-27 06:45:00	103
0215-0004	2016-11-27 07:00:00	0
0215-0004	2016-11-27 07:15:00	0
0215-0004	2016-11-27 07:30:00	0
0215-0004	2016-11-27 07:45:00	0
0215-0004	2016-11-27 08:00:00	0
0215-0004	2016-11-27 08:15:00	0
0215-0004	2016-11-27 08:30:00	0
0215-0004	2016-11-27 08:45:00	104
0215-0004	2016-11-27 09:00:00	45
0215-0004	2016-11-27 09:15:00	75
0215-0004	2016-11-27 09:30:00	180
0215-0004	2016-11-27 09:45:00	229
0215-0004	2016-11-27 10:00:00	1490
0215-0004	2016-11-27 10:15:00	566
0215-0004	2016-11-27 10:30:00	1212
0215-0004	2016-11-27 10:45:00	1106
0215-0004	2016-11-27 11:00:00	601
0215-0004	2016-11-27 11:15:00	92
0215-0004	2016-11-27 11:30:00	0
0215-0004	2016-11-27 11:45:00	0
0215-0004	2016-11-27 12:00:00	6
0215-0004	2016-11-27 12:15:00	151
0215-0004	2016-11-27 12:30:00	283
0215-0004	2016-11-27 12:45:00	342
0215-0004	2016-11-27 13:00:00	0
0215-0004	2016-11-27 13:15:00	0
0215-0004	2016-11-27 13:30:00	0
0215-0004	2016-11-27 13:45:00	314
0215-0004	2016-11-27 14:00:00	366
0215-0004	2016-11-27 14:15:00	409
0215-0004	2016-11-27 14:30:00	103
0215-0004	2016-11-27 14:45:00	61
0215-0004	2016-11-27 15:00:00	0
0215-0004	2016-11-27 15:15:00	0
0215-0004	2016-11-27 15:30:00	134
0215-0004	2016-11-27 15:45:00	190
0215-0004	2016-11-27 16:00:00	632
0215-0004	2016-11-27 16:15:00	113
0215-0004	2016-11-27 16:30:00	300
0215-0004	2016-11-27 16:45:00	70
0215-0004	2016-11-27 17:00:00	77
0215-0004	2016-11-27 17:15:00	98
0215-0004	2016-11-27 17:30:00	0
0215-0004	2016-11-27 17:45:00	363
0215-0004	2016-11-27 18:00:00	327
0215-0004	2016-11-27 18:15:00	47
0215-0004	2016-11-27 18:30:00	96
0215-0004	2016-11-27 18:45:00	398
0215-0004	2016-11-27 19:00:00	543
0215-0004	2016-11-27 19:15:00	279
0215-0004	2016-11-27 19:30:00	86
0215-0004	2016-11-27 19:45:00	39
0215-0004	2016-11-27 20:00:00	204
0215-0004	2016-11-27 20:15:00	5
0215-0004	2016-11-27 20:30:00	5
0215-0004	2016-11-27 20:45:00	0
0215-0004	2016-11-27 21:00:00	8
0215-0004	2016-11-27 21:15:00	15
0215-0004	2016-11-27 21:30:00	22
0215-0004	2016-11-27 21:45:00	28
0215-0004	2016-11-27 22:00:00	278
0215-0004	2016-11-27 22:15:00	335
0215-0004	2016-11-27 22:30:00	41
0215-0004	2016-11-27 22:45:00	97
0215-0004	2016-11-27 23:00:00	0
0215-0004	2016-11-27 23:15:00	0
0215-0004	2016-11-27 23:30:00	0
0215-0004	2016-11-27 23:45:00	14
0215-0004	2016-11-28 00:00:00	0
0215-0004	2016-11-28 00:15:00	0
0215-0004	2016-11-28 00:30:00	9
0215-0004	2016-11-28 00:45:00	0
0215-0004	2016-11-28 01:00:00	0
0215-0004	2016-11-28 01:15:00	0
0215-0004	2016-11-28 01:30:00	0
0215-0004	2016-11-28 01:45:00	0
0215-0004	2016-11-28 02:00:00	0
0215-0004	2016-11-28 02:15:00	0
0215-0004	2016-11-28 02:30:00	0
0215-0004	2016-11-28 02:45:00	0
0215-0004	2016-11-28 03:00:00	0
0215-0004	2016-11-28 03:15:00	0
0215-0004	2016-11-28 03:30:00	0
0215-0004	2016-11-28 03:45:00	0
0215-0004	2016-11-28 04:00:00	0
0215-0004	2016-11-28 04:15:00	0
0215-0004	2016-11-28 04:30:00	0
0215-0004	2016-11-28 04:45:00	0
0215-0004	2016-11-28 05:00:00	0
0215-0004	2016-11-28 05:15:00	113
0215-0004	2016-11-28 05:30:00	77
0215-0004	2016-11-28 05:45:00	116
0215-0004	2016-11-28 06:00:00	539
0215-0004	2016-11-28 06:15:00	223
0215-0004	2016-11-28 06:30:00	533
0215-0004	2016-11-28 06:45:00	428
0215-0004	2016-11-28 07:00:00	380
0215-0004	2016-11-28 07:15:00	513
0215-0004	2016-11-28 07:30:00	695
0215-0004	2016-11-28 07:45:00	578
0215-0004	2016-11-28 08:00:00	597
0215-0004	2016-11-28 08:15:00	968
0215-0004	2016-11-28 08:30:00	747
0215-0004	2016-11-28 08:45:00	535
0215-0004	2016-11-28 09:00:00	510
0215-0004	2016-11-28 09:15:00	552
0215-0004	2016-11-28 09:30:00	467
0215-0004	2016-11-28 09:45:00	407
0215-0004	2016-11-28 10:00:00	124
0215-0004	2016-11-28 10:15:00	0
0215-0004	2016-11-28 10:30:00	256
0215-0004	2016-11-28 10:45:00	364
0215-0004	2016-11-28 11:00:00	496
0215-0004	2016-11-28 11:15:00	427
0215-0004	2016-11-28 11:30:00	674
0215-0004	2016-11-28 11:45:00	608
0215-0004	2016-11-28 12:00:00	468
0215-0004	2016-11-28 12:15:00	456
0215-0004	2016-11-28 12:30:00	596
0215-0004	2016-11-28 12:45:00	445
0215-0004	2016-11-28 13:00:00	668
0215-0004	2016-11-28 13:15:00	783
0215-0004	2016-11-28 13:30:00	137
0215-0004	2016-11-28 13:45:00	0
0215-0004	2016-11-28 14:00:00	105
0215-0004	2016-11-28 14:15:00	225
0215-0004	2016-11-28 14:30:00	0
0215-0004	2016-11-28 14:45:00	932
0215-0004	2016-11-28 15:00:00	83
0215-0004	2016-11-28 15:15:00	0
0215-0004	2016-11-28 15:30:00	0
0215-0004	2016-11-28 15:45:00	0
0215-0004	2016-11-28 16:00:00	0
0215-0004	2016-11-28 16:15:00	0
0215-0004	2016-11-28 16:30:00	0
0215-0004	2016-11-28 16:45:00	0
0215-0004	2016-11-28 17:00:00	0
0215-0004	2016-11-28 17:15:00	0
0215-0004	2016-11-28 17:30:00	0
0215-0004	2016-11-28 17:45:00	0
0215-0004	2016-11-28 18:00:00	0
0215-0004	2016-11-28 18:15:00	0
0215-0004	2016-11-28 18:30:00	0
0215-0004	2016-11-28 18:45:00	0
0215-0004	2016-11-28 19:00:00	0
0215-0004	2016-11-28 19:15:00	0
0215-0004	2016-11-28 19:30:00	0
0215-0004	2016-11-28 19:45:00	0
0215-0004	2016-11-28 20:00:00	0
0215-0004	2016-11-28 20:15:00	0
0215-0004	2016-11-28 20:30:00	0
0215-0004	2016-11-28 20:45:00	0
0215-0004	2016-11-28 21:00:00	0
0215-0004	2016-11-28 21:15:00	0
0215-0004	2016-11-28 21:30:00	0
0215-0004	2016-11-28 21:45:00	0
0215-0004	2016-11-28 22:00:00	0
0215-0004	2016-11-28 22:15:00	0
0215-0004	2016-11-28 22:30:00	0
0215-0004	2016-11-28 22:45:00	0
0215-0004	2016-11-28 23:00:00	0
0215-0004	2016-11-28 23:15:00	0
0215-0004	2016-11-28 23:30:00	0
0215-0004	2016-11-28 23:45:00	0
