## Supplementary Data 2 for "Digital phenotyping by consumer wearables identifies sleep-associated markers of cardiovascular disease risk and biological aging": ActivityTable_0215-0007-NHC.tsv

0215-0007	2016-11-21 00:00:00	0
0215-0007	2016-11-21 00:15:00	0
0215-0007	2016-11-21 00:30:00	0
0215-0007	2016-11-21 00:45:00	0
0215-0007	2016-11-21 01:00:00	0
0215-0007	2016-11-21 01:15:00	0
0215-0007	2016-11-21 01:30:00	0
0215-0007	2016-11-21 01:45:00	0
0215-0007	2016-11-21 02:00:00	0
0215-0007	2016-11-21 02:15:00	0
0215-0007	2016-11-21 02:30:00	0
0215-0007	2016-11-21 02:45:00	0
0215-0007	2016-11-21 03:00:00	0
0215-0007	2016-11-21 03:15:00	0
0215-0007	2016-11-21 03:30:00	0
0215-0007	2016-11-21 03:45:00	0
0215-0007	2016-11-21 04:00:00	0
0215-0007	2016-11-21 04:15:00	0
0215-0007	2016-11-21 04:30:00	0
0215-0007	2016-11-21 04:45:00	0
0215-0007	2016-11-21 05:00:00	0
0215-0007	2016-11-21 05:15:00	0
0215-0007	2016-11-21 05:30:00	0
0215-0007	2016-11-21 05:45:00	0
0215-0007	2016-11-21 06:00:00	0
0215-0007	2016-11-21 06:15:00	0
0215-0007	2016-11-21 06:30:00	0
0215-0007	2016-11-21 06:45:00	0
0215-0007	2016-11-21 07:00:00	0
0215-0007	2016-11-21 07:15:00	0
0215-0007	2016-11-21 07:30:00	0
0215-0007	2016-11-21 07:45:00	0
0215-0007	2016-11-21 08:00:00	0
0215-0007	2016-11-21 08:15:00	0
0215-0007	2016-11-21 08:30:00	0
0215-0007	2016-11-21 08:45:00	0
0215-0007	2016-11-21 09:00:00	0
0215-0007	2016-11-21 09:15:00	0
0215-0007	2016-11-21 09:30:00	0
0215-0007	2016-11-21 09:45:00	0
0215-0007	2016-11-21 10:00:00	0
0215-0007	2016-11-21 10:15:00	0
0215-0007	2016-11-21 10:30:00	0
0215-0007	2016-11-21 10:45:00	0
0215-0007	2016-11-21 11:00:00	0
0215-0007	2016-11-21 11:15:00	0
0215-0007	2016-11-21 11:30:00	0
0215-0007	2016-11-21 11:45:00	0
0215-0007	2016-11-21 12:00:00	0
0215-0007	2016-11-21 12:15:00	0
0215-0007	2016-11-21 12:30:00	0
0215-0007	2016-11-21 12:45:00	0
0215-0007	2016-11-21 13:00:00	0
0215-0007	2016-11-21 13:15:00	0
0215-0007	2016-11-21 13:30:00	0
0215-0007	2016-11-21 13:45:00	0
0215-0007	2016-11-21 14:00:00	0
0215-0007	2016-11-21 14:15:00	0
0215-0007	2016-11-21 14:30:00	0
0215-0007	2016-11-21 14:45:00	0
0215-0007	2016-11-21 15:00:00	53
0215-0007	2016-11-21 15:15:00	0
0215-0007	2016-11-21 15:30:00	0
0215-0007	2016-11-21 15:45:00	0
0215-0007	2016-11-21 16:00:00	0
0215-0007	2016-11-21 16:15:00	0
0215-0007	2016-11-21 16:30:00	0
0215-0007	2016-11-21 16:45:00	247
0215-0007	2016-11-21 17:00:00	764
0215-0007	2016-11-21 17:15:00	351
0215-0007	2016-11-21 17:30:00	0
0215-0007	2016-11-21 17:45:00	10
0215-0007	2016-11-21 18:00:00	359
0215-0007	2016-11-21 18:15:00	662
0215-0007	2016-11-21 18:30:00	8
0215-0007	2016-11-21 18:45:00	25
0215-0007	2016-11-21 19:00:00	0
0215-0007	2016-11-21 19:15:00	0
0215-0007	2016-11-21 19:30:00	0
0215-0007	2016-11-21 19:45:00	0
0215-0007	2016-11-21 20:00:00	0
0215-0007	2016-11-21 20:15:00	0
0215-0007	2016-11-21 20:30:00	0
0215-0007	2016-11-21 20:45:00	0
0215-0007	2016-11-21 21:00:00	38
0215-0007	2016-11-21 21:15:00	7
0215-0007	2016-11-21 21:30:00	22
0215-0007	2016-11-21 21:45:00	25
0215-0007	2016-11-21 22:00:00	0
0215-0007	2016-11-21 22:15:00	0
0215-0007	2016-11-21 22:30:00	32
0215-0007	2016-11-21 22:45:00	76
0215-0007	2016-11-21 23:00:00	0
0215-0007	2016-11-21 23:15:00	0
0215-0007	2016-11-21 23:30:00	10
0215-0007	2016-11-21 23:45:00	0
0215-0007	2016-11-22 00:00:00	0
0215-0007	2016-11-22 00:15:00	0
0215-0007	2016-11-22 00:30:00	0
0215-0007	2016-11-22 00:45:00	0
0215-0007	2016-11-22 01:00:00	0
0215-0007	2016-11-22 01:15:00	21
0215-0007	2016-11-22 01:30:00	24
0215-0007	2016-11-22 01:45:00	31
0215-0007	2016-11-22 02:00:00	0
0215-0007	2016-11-22 02:15:00	0
0215-0007	2016-11-22 02:30:00	0
0215-0007	2016-11-22 02:45:00	0
0215-0007	2016-11-22 03:00:00	0
0215-0007	2016-11-22 03:15:00	0
0215-0007	2016-11-22 03:30:00	0
0215-0007	2016-11-22 03:45:00	0
0215-0007	2016-11-22 04:00:00	0
0215-0007	2016-11-22 04:15:00	0
0215-0007	2016-11-22 04:30:00	0
0215-0007	2016-11-22 04:45:00	47
0215-0007	2016-11-22 05:00:00	0
0215-0007	2016-11-22 05:15:00	47
0215-0007	2016-11-22 05:30:00	788
0215-0007	2016-11-22 05:45:00	274
0215-0007	2016-11-22 06:00:00	4
0215-0007	2016-11-22 06:15:00	121
0215-0007	2016-11-22 06:30:00	158
0215-0007	2016-11-22 06:45:00	24
0215-0007	2016-11-22 07:00:00	33
0215-0007	2016-11-22 07:15:00	7
0215-0007	2016-11-22 07:30:00	87
0215-0007	2016-11-22 07:45:00	75
0215-0007	2016-11-22 08:00:00	112
0215-0007	2016-11-22 08:15:00	43
0215-0007	2016-11-22 08:30:00	65
0215-0007	2016-11-22 08:45:00	77
0215-0007	2016-11-22 09:00:00	145
0215-0007	2016-11-22 09:15:00	196
0215-0007	2016-11-22 09:30:00	88
0215-0007	2016-11-22 09:45:00	93
0215-0007	2016-11-22 10:00:00	115
0215-0007	2016-11-22 10:15:00	266
0215-0007	2016-11-22 10:30:00	40
0215-0007	2016-11-22 10:45:00	178
0215-0007	2016-11-22 11:00:00	111
0215-0007	2016-11-22 11:15:00	140
0215-0007	2016-11-22 11:30:00	175
0215-0007	2016-11-22 11:45:00	404
0215-0007	2016-11-22 12:00:00	872
0215-0007	2016-11-22 12:15:00	70
0215-0007	2016-11-22 12:30:00	31
0215-0007	2016-11-22 12:45:00	227
0215-0007	2016-11-22 13:00:00	508
0215-0007	2016-11-22 13:15:00	497
0215-0007	2016-11-22 13:30:00	20
0215-0007	2016-11-22 13:45:00	11
0215-0007	2016-11-22 14:00:00	21
0215-0007	2016-11-22 14:15:00	423
0215-0007	2016-11-22 14:30:00	57
0215-0007	2016-11-22 14:45:00	17
0215-0007	2016-11-22 15:00:00	288
0215-0007	2016-11-22 15:15:00	270
0215-0007	2016-11-22 15:30:00	367
0215-0007	2016-11-22 15:45:00	796
0215-0007	2016-11-22 16:00:00	20
0215-0007	2016-11-22 16:15:00	0
0215-0007	2016-11-22 16:30:00	0
0215-0007	2016-11-22 16:45:00	24
0215-0007	2016-11-22 17:00:00	102
0215-0007	2016-11-22 17:15:00	0
0215-0007	2016-11-22 17:30:00	32
0215-0007	2016-11-22 17:45:00	0
0215-0007	2016-11-22 18:00:00	9
0215-0007	2016-11-22 18:15:00	50
0215-0007	2016-11-22 18:30:00	0
0215-0007	2016-11-22 18:45:00	13
0215-0007	2016-11-22 19:00:00	16
0215-0007	2016-11-22 19:15:00	0
0215-0007	2016-11-22 19:30:00	0
0215-0007	2016-11-22 19:45:00	0
0215-0007	2016-11-22 20:00:00	80
0215-0007	2016-11-22 20:15:00	71
0215-0007	2016-11-22 20:30:00	23
0215-0007	2016-11-22 20:45:00	0
0215-0007	2016-11-22 21:00:00	0
0215-0007	2016-11-22 21:15:00	0
0215-0007	2016-11-22 21:30:00	41
0215-0007	2016-11-22 21:45:00	39
0215-0007	2016-11-22 22:00:00	8
0215-0007	2016-11-22 22:15:00	0
0215-0007	2016-11-22 22:30:00	0
0215-0007	2016-11-22 22:45:00	0
0215-0007	2016-11-22 23:00:00	0
0215-0007	2016-11-22 23:15:00	0
0215-0007	2016-11-22 23:30:00	0
0215-0007	2016-11-22 23:45:00	0
0215-0007	2016-11-23 00:00:00	0
0215-0007	2016-11-23 00:15:00	0
0215-0007	2016-11-23 00:30:00	0
0215-0007	2016-11-23 00:45:00	0
0215-0007	2016-11-23 01:00:00	0
0215-0007	2016-11-23 01:15:00	24
0215-0007	2016-11-23 01:30:00	0
0215-0007	2016-11-23 01:45:00	0
0215-0007	2016-11-23 02:00:00	6
0215-0007	2016-11-23 02:15:00	0
0215-0007	2016-11-23 02:30:00	0
0215-0007	2016-11-23 02:45:00	0
0215-0007	2016-11-23 03:00:00	0
0215-0007	2016-11-23 03:15:00	0
0215-0007	2016-11-23 03:30:00	0
0215-0007	2016-11-23 03:45:00	0
0215-0007	2016-11-23 04:00:00	0
0215-0007	2016-11-23 04:15:00	0
0215-0007	2016-11-23 04:30:00	33
0215-0007	2016-11-23 04:45:00	60
0215-0007	2016-11-23 05:00:00	53
0215-0007	2016-11-23 05:15:00	347
0215-0007	2016-11-23 05:30:00	502
0215-0007	2016-11-23 05:45:00	258
0215-0007	2016-11-23 06:00:00	31
0215-0007	2016-11-23 06:15:00	132
0215-0007	2016-11-23 06:30:00	127
0215-0007	2016-11-23 06:45:00	104
0215-0007	2016-11-23 07:00:00	94
0215-0007	2016-11-23 07:15:00	133
0215-0007	2016-11-23 07:30:00	184
0215-0007	2016-11-23 07:45:00	88
0215-0007	2016-11-23 08:00:00	80
0215-0007	2016-11-23 08:15:00	159
0215-0007	2016-11-23 08:30:00	111
0215-0007	2016-11-23 08:45:00	197
0215-0007	2016-11-23 09:00:00	94
0215-0007	2016-11-23 09:15:00	95
0215-0007	2016-11-23 09:30:00	88
0215-0007	2016-11-23 09:45:00	257
0215-0007	2016-11-23 10:00:00	183
0215-0007	2016-11-23 10:15:00	102
0215-0007	2016-11-23 10:30:00	0
0215-0007	2016-11-23 10:45:00	322
0215-0007	2016-11-23 11:00:00	165
0215-0007	2016-11-23 11:15:00	170
0215-0007	2016-11-23 11:30:00	974
0215-0007	2016-11-23 11:45:00	99
0215-0007	2016-11-23 12:00:00	8
0215-0007	2016-11-23 12:15:00	0
0215-0007	2016-11-23 12:30:00	871
0215-0007	2016-11-23 12:45:00	178
0215-0007	2016-11-23 13:00:00	363
0215-0007	2016-11-23 13:15:00	670
0215-0007	2016-11-23 13:30:00	10
0215-0007	2016-11-23 13:45:00	76
0215-0007	2016-11-23 14:00:00	13
0215-0007	2016-11-23 14:15:00	0
0215-0007	2016-11-23 14:30:00	0
0215-0007	2016-11-23 14:45:00	0
0215-0007	2016-11-23 15:00:00	16
0215-0007	2016-11-23 15:15:00	0
0215-0007	2016-11-23 15:30:00	0
0215-0007	2016-11-23 15:45:00	27
0215-0007	2016-11-23 16:00:00	50
0215-0007	2016-11-23 16:15:00	0
0215-0007	2016-11-23 16:30:00	7
0215-0007	2016-11-23 16:45:00	203
0215-0007	2016-11-23 17:00:00	27
0215-0007	2016-11-23 17:15:00	63
0215-0007	2016-11-23 17:30:00	32
0215-0007	2016-11-23 17:45:00	60
0215-0007	2016-11-23 18:00:00	4
0215-0007	2016-11-23 18:15:00	33
0215-0007	2016-11-23 18:30:00	25
0215-0007	2016-11-23 18:45:00	51
0215-0007	2016-11-23 19:00:00	30
0215-0007	2016-11-23 19:15:00	0
0215-0007	2016-11-23 19:30:00	0
0215-0007	2016-11-23 19:45:00	0
0215-0007	2016-11-23 20:00:00	0
0215-0007	2016-11-23 20:15:00	0
0215-0007	2016-11-23 20:30:00	34
0215-0007	2016-11-23 20:45:00	0
0215-0007	2016-11-23 21:00:00	0
0215-0007	2016-11-23 21:15:00	10
0215-0007	2016-11-23 21:30:00	0
0215-0007	2016-11-23 21:45:00	0
0215-0007	2016-11-23 22:00:00	14
0215-0007	2016-11-23 22:15:00	165
0215-0007	2016-11-23 22:30:00	341
0215-0007	2016-11-23 22:45:00	215
0215-0007	2016-11-23 23:00:00	0
0215-0007	2016-11-23 23:15:00	12
0215-0007	2016-11-23 23:30:00	0
0215-0007	2016-11-23 23:45:00	0
0215-0007	2016-11-24 00:00:00	0
0215-0007	2016-11-24 00:15:00	0
0215-0007	2016-11-24 00:30:00	0
0215-0007	2016-11-24 00:45:00	0
0215-0007	2016-11-24 01:00:00	0
0215-0007	2016-11-24 01:15:00	6
0215-0007	2016-11-24 01:30:00	0
0215-0007	2016-11-24 01:45:00	0
0215-0007	2016-11-24 02:00:00	0
0215-0007	2016-11-24 02:15:00	0
0215-0007	2016-11-24 02:30:00	0
0215-0007	2016-11-24 02:45:00	0
0215-0007	2016-11-24 03:00:00	0
0215-0007	2016-11-24 03:15:00	0
0215-0007	2016-11-24 03:30:00	0
0215-0007	2016-11-24 03:45:00	9
0215-0007	2016-11-24 04:00:00	0
0215-0007	2016-11-24 04:15:00	0
0215-0007	2016-11-24 04:30:00	15
0215-0007	2016-11-24 04:45:00	0
0215-0007	2016-11-24 05:00:00	0
0215-0007	2016-11-24 05:15:00	48
0215-0007	2016-11-24 05:30:00	724
0215-0007	2016-11-24 05:45:00	258
0215-0007	2016-11-24 06:00:00	0
0215-0007	2016-11-24 06:15:00	69
0215-0007	2016-11-24 06:30:00	78
0215-0007	2016-11-24 06:45:00	132
0215-0007	2016-11-24 07:00:00	126
0215-0007	2016-11-24 07:15:00	138
0215-0007	2016-11-24 07:30:00	91
0215-0007	2016-11-24 07:45:00	114
0215-0007	2016-11-24 08:00:00	145
0215-0007	2016-11-24 08:15:00	238
0215-0007	2016-11-24 08:30:00	180
0215-0007	2016-11-24 08:45:00	147
0215-0007	2016-11-24 09:00:00	203
0215-0007	2016-11-24 09:15:00	144
0215-0007	2016-11-24 09:30:00	131
0215-0007	2016-11-24 09:45:00	195
0215-0007	2016-11-24 10:00:00	222
0215-0007	2016-11-24 10:15:00	13
0215-0007	2016-11-24 10:30:00	143
0215-0007	2016-11-24 10:45:00	169
0215-0007	2016-11-24 11:00:00	321
0215-0007	2016-11-24 11:15:00	182
0215-0007	2016-11-24 11:30:00	238
0215-0007	2016-11-24 11:45:00	163
0215-0007	2016-11-24 12:00:00	212
0215-0007	2016-11-24 12:15:00	290
0215-0007	2016-11-24 12:30:00	273
0215-0007	2016-11-24 12:45:00	126
0215-0007	2016-11-24 13:00:00	264
0215-0007	2016-11-24 13:15:00	50
0215-0007	2016-11-24 13:30:00	17
0215-0007	2016-11-24 13:45:00	58
0215-0007	2016-11-24 14:00:00	199
0215-0007	2016-11-24 14:15:00	90
0215-0007	2016-11-24 14:30:00	30
0215-0007	2016-11-24 14:45:00	103
0215-0007	2016-11-24 15:00:00	0
0215-0007	2016-11-24 15:15:00	0
0215-0007	2016-11-24 15:30:00	0
0215-0007	2016-11-24 15:45:00	31
0215-0007	2016-11-24 16:00:00	23
0215-0007	2016-11-24 16:15:00	754
0215-0007	2016-11-24 16:30:00	4
0215-0007	2016-11-24 16:45:00	547
0215-0007	2016-11-24 17:00:00	473
0215-0007	2016-11-24 17:15:00	0
0215-0007	2016-11-24 17:30:00	48
0215-0007	2016-11-24 17:45:00	61
0215-0007	2016-11-24 18:00:00	43
0215-0007	2016-11-24 18:15:00	101
0215-0007	2016-11-24 18:30:00	207
0215-0007	2016-11-24 18:45:00	686
0215-0007	2016-11-24 19:00:00	228
0215-0007	2016-11-24 19:15:00	807
0215-0007	2016-11-24 19:30:00	828
0215-0007	2016-11-24 19:45:00	855
0215-0007	2016-11-24 20:00:00	55
0215-0007	2016-11-24 20:15:00	19
0215-0007	2016-11-24 20:30:00	0
0215-0007	2016-11-24 20:45:00	0
0215-0007	2016-11-24 21:00:00	0
0215-0007	2016-11-24 21:15:00	8
0215-0007	2016-11-24 21:30:00	0
0215-0007	2016-11-24 21:45:00	0
0215-0007	2016-11-24 22:00:00	15
0215-0007	2016-11-24 22:15:00	0
0215-0007	2016-11-24 22:30:00	0
0215-0007	2016-11-24 22:45:00	0
0215-0007	2016-11-24 23:00:00	74
0215-0007	2016-11-24 23:15:00	249
0215-0007	2016-11-24 23:30:00	30
0215-0007	2016-11-24 23:45:00	0
0215-0007	2016-11-25 00:00:00	0
0215-0007	2016-11-25 00:15:00	0
0215-0007	2016-11-25 00:30:00	0
0215-0007	2016-11-25 00:45:00	0
0215-0007	2016-11-25 01:00:00	0
0215-0007	2016-11-25 01:15:00	0
0215-0007	2016-11-25 01:30:00	0
0215-0007	2016-11-25 01:45:00	15
0215-0007	2016-11-25 02:00:00	0
0215-0007	2016-11-25 02:15:00	0
0215-0007	2016-11-25 02:30:00	0
0215-0007	2016-11-25 02:45:00	0
0215-0007	2016-11-25 03:00:00	0
0215-0007	2016-11-25 03:15:00	0
0215-0007	2016-11-25 03:30:00	0
0215-0007	2016-11-25 03:45:00	7
0215-0007	2016-11-25 04:00:00	0
0215-0007	2016-11-25 04:15:00	0
0215-0007	2016-11-25 04:30:00	18
0215-0007	2016-11-25 04:45:00	116
0215-0007	2016-11-25 05:00:00	88
0215-0007	2016-11-25 05:15:00	112
0215-0007	2016-11-25 05:30:00	681
0215-0007	2016-11-25 05:45:00	276
0215-0007	2016-11-25 06:00:00	11
0215-0007	2016-11-25 06:15:00	33
0215-0007	2016-11-25 06:30:00	63
0215-0007	2016-11-25 06:45:00	87
0215-0007	2016-11-25 07:00:00	56
0215-0007	2016-11-25 07:15:00	32
0215-0007	2016-11-25 07:30:00	249
0215-0007	2016-11-25 07:45:00	135
0215-0007	2016-11-25 08:00:00	121
0215-0007	2016-11-25 08:15:00	130
0215-0007	2016-11-25 08:30:00	103
0215-0007	2016-11-25 08:45:00	256
0215-0007	2016-11-25 09:00:00	235
0215-0007	2016-11-25 09:15:00	166
0215-0007	2016-11-25 09:30:00	207
0215-0007	2016-11-25 09:45:00	152
0215-0007	2016-11-25 10:00:00	177
0215-0007	2016-11-25 10:15:00	104
0215-0007	2016-11-25 10:30:00	133
0215-0007	2016-11-25 10:45:00	152
0215-0007	2016-11-25 11:00:00	0
0215-0007	2016-11-25 11:15:00	310
0215-0007	2016-11-25 11:30:00	146
0215-0007	2016-11-25 11:45:00	154
0215-0007	2016-11-25 12:00:00	196
0215-0007	2016-11-25 12:15:00	196
0215-0007	2016-11-25 12:30:00	175
0215-0007	2016-11-25 12:45:00	25
0215-0007	2016-11-25 13:00:00	0
0215-0007	2016-11-25 13:15:00	97
0215-0007	2016-11-25 13:30:00	210
0215-0007	2016-11-25 13:45:00	190
0215-0007	2016-11-25 14:00:00	62
0215-0007	2016-11-25 14:15:00	0
0215-0007	2016-11-25 14:30:00	527
0215-0007	2016-11-25 14:45:00	74
0215-0007	2016-11-25 15:00:00	79
0215-0007	2016-11-25 15:15:00	0
0215-0007	2016-11-25 15:30:00	0
0215-0007	2016-11-25 15:45:00	0
0215-0007	2016-11-25 16:00:00	0
0215-0007	2016-11-25 16:15:00	0
0215-0007	2016-11-25 16:30:00	0
0215-0007	2016-11-25 16:45:00	0
0215-0007	2016-11-25 17:00:00	0
0215-0007	2016-11-25 17:15:00	0
0215-0007	2016-11-25 17:30:00	0
0215-0007	2016-11-25 17:45:00	0
0215-0007	2016-11-25 18:00:00	0
0215-0007	2016-11-25 18:15:00	0
0215-0007	2016-11-25 18:30:00	0
0215-0007	2016-11-25 18:45:00	0
0215-0007	2016-11-25 19:00:00	0
0215-0007	2016-11-25 19:15:00	0
0215-0007	2016-11-25 19:30:00	0
0215-0007	2016-11-25 19:45:00	0
0215-0007	2016-11-25 20:00:00	0
0215-0007	2016-11-25 20:15:00	0
0215-0007	2016-11-25 20:30:00	0
0215-0007	2016-11-25 20:45:00	0
0215-0007	2016-11-25 21:00:00	0
0215-0007	2016-11-25 21:15:00	0
0215-0007	2016-11-25 21:30:00	0
0215-0007	2016-11-25 21:45:00	0
0215-0007	2016-11-25 22:00:00	0
0215-0007	2016-11-25 22:15:00	0
0215-0007	2016-11-25 22:30:00	0
0215-0007	2016-11-25 22:45:00	0
0215-0007	2016-11-25 23:00:00	0
0215-0007	2016-11-25 23:15:00	0
0215-0007	2016-11-25 23:30:00	0
0215-0007	2016-11-25 23:45:00	0
