## Supplementary Data 2 for "Digital phenotyping by consumer wearables identifies sleep-associated markers of cardiovascular disease risk and biological aging": ActivityTable_0215-0013-NHC.tsv

0215-0013	2015-12-03 00:00:00	0
0215-0013	2015-12-03 00:15:00	0
0215-0013	2015-12-03 00:30:00	0
0215-0013	2015-12-03 00:45:00	0
0215-0013	2015-12-03 01:00:00	0
0215-0013	2015-12-03 01:15:00	0
0215-0013	2015-12-03 01:30:00	0
0215-0013	2015-12-03 01:45:00	0
0215-0013	2015-12-03 02:00:00	4
0215-0013	2015-12-03 02:15:00	0
0215-0013	2015-12-03 02:30:00	0
0215-0013	2015-12-03 02:45:00	0
0215-0013	2015-12-03 03:00:00	0
0215-0013	2015-12-03 03:15:00	0
0215-0013	2015-12-03 03:30:00	0
0215-0013	2015-12-03 03:45:00	0
0215-0013	2015-12-03 04:00:00	0
0215-0013	2015-12-03 04:15:00	0
0215-0013	2015-12-03 04:30:00	0
0215-0013	2015-12-03 04:45:00	0
0215-0013	2015-12-03 05:00:00	0
0215-0013	2015-12-03 05:15:00	0
0215-0013	2015-12-03 05:30:00	0
0215-0013	2015-12-03 05:45:00	0
0215-0013	2015-12-03 06:00:00	0
0215-0013	2015-12-03 06:15:00	25
0215-0013	2015-12-03 06:30:00	0
0215-0013	2015-12-03 06:45:00	0
0215-0013	2015-12-03 07:00:00	189
0215-0013	2015-12-03 07:15:00	0
0215-0013	2015-12-03 07:30:00	111
0215-0013	2015-12-03 07:45:00	49
0215-0013	2015-12-03 08:00:00	112
0215-0013	2015-12-03 08:15:00	0
0215-0013	2015-12-03 08:30:00	0
0215-0013	2015-12-03 08:45:00	0
0215-0013	2015-12-03 09:00:00	54
0215-0013	2015-12-03 09:15:00	0
0215-0013	2015-12-03 09:30:00	0
0215-0013	2015-12-03 09:45:00	0
0215-0013	2015-12-03 10:00:00	73
0215-0013	2015-12-03 10:15:00	75
0215-0013	2015-12-03 10:30:00	6
0215-0013	2015-12-03 10:45:00	7
0215-0013	2015-12-03 11:00:00	161
0215-0013	2015-12-03 11:15:00	66
0215-0013	2015-12-03 11:30:00	17
0215-0013	2015-12-03 11:45:00	0
0215-0013	2015-12-03 12:00:00	101
0215-0013	2015-12-03 12:15:00	1246
0215-0013	2015-12-03 12:30:00	956
0215-0013	2015-12-03 12:45:00	0
0215-0013	2015-12-03 13:00:00	0
0215-0013	2015-12-03 13:15:00	83
0215-0013	2015-12-03 13:30:00	3
0215-0013	2015-12-03 13:45:00	20
0215-0013	2015-12-03 14:00:00	0
0215-0013	2015-12-03 14:15:00	0
0215-0013	2015-12-03 14:30:00	0
0215-0013	2015-12-03 14:45:00	0
0215-0013	2015-12-03 15:00:00	4
0215-0013	2015-12-03 15:15:00	0
0215-0013	2015-12-03 15:30:00	4
0215-0013	2015-12-03 15:45:00	10
0215-0013	2015-12-03 16:00:00	0
0215-0013	2015-12-03 16:15:00	0
0215-0013	2015-12-03 16:30:00	0
0215-0013	2015-12-03 16:45:00	47
0215-0013	2015-12-03 17:00:00	90
0215-0013	2015-12-03 17:15:00	0
0215-0013	2015-12-03 17:30:00	0
0215-0013	2015-12-03 17:45:00	0
0215-0013	2015-12-03 18:00:00	359
0215-0013	2015-12-03 18:15:00	0
0215-0013	2015-12-03 18:30:00	0
0215-0013	2015-12-03 18:45:00	0
0215-0013	2015-12-03 19:00:00	342
0215-0013	2015-12-03 19:15:00	246
0215-0013	2015-12-03 19:30:00	0
0215-0013	2015-12-03 19:45:00	26
0215-0013	2015-12-03 20:00:00	111
0215-0013	2015-12-03 20:15:00	50
0215-0013	2015-12-03 20:30:00	18
0215-0013	2015-12-03 20:45:00	0
0215-0013	2015-12-03 21:00:00	86
0215-0013	2015-12-03 21:15:00	75
0215-0013	2015-12-03 21:30:00	12
0215-0013	2015-12-03 21:45:00	0
0215-0013	2015-12-03 22:00:00	30
0215-0013	2015-12-03 22:15:00	63
0215-0013	2015-12-03 22:30:00	0
0215-0013	2015-12-03 22:45:00	0
0215-0013	2015-12-03 23:00:00	0
0215-0013	2015-12-03 23:15:00	0
0215-0013	2015-12-03 23:30:00	0
0215-0013	2015-12-03 23:45:00	0
0215-0013	2015-12-04 00:00:00	0
0215-0013	2015-12-04 00:15:00	0
0215-0013	2015-12-04 00:30:00	0
0215-0013	2015-12-04 00:45:00	0
0215-0013	2015-12-04 01:00:00	0
0215-0013	2015-12-04 01:15:00	0
0215-0013	2015-12-04 01:30:00	0
0215-0013	2015-12-04 01:45:00	0
0215-0013	2015-12-04 02:00:00	0
0215-0013	2015-12-04 02:15:00	0
0215-0013	2015-12-04 02:30:00	0
0215-0013	2015-12-04 02:45:00	0
0215-0013	2015-12-04 03:00:00	0
0215-0013	2015-12-04 03:15:00	0
0215-0013	2015-12-04 03:30:00	0
0215-0013	2015-12-04 03:45:00	0
0215-0013	2015-12-04 04:00:00	0
0215-0013	2015-12-04 04:15:00	0
0215-0013	2015-12-04 04:30:00	0
0215-0013	2015-12-04 04:45:00	0
0215-0013	2015-12-04 05:00:00	0
0215-0013	2015-12-04 05:15:00	0
0215-0013	2015-12-04 05:30:00	0
0215-0013	2015-12-04 05:45:00	0
0215-0013	2015-12-04 06:00:00	0
0215-0013	2015-12-04 06:15:00	0
0215-0013	2015-12-04 06:30:00	0
0215-0013	2015-12-04 06:45:00	30
0215-0013	2015-12-04 07:00:00	163
0215-0013	2015-12-04 07:15:00	21
0215-0013	2015-12-04 07:30:00	183
0215-0013	2015-12-04 07:45:00	0
0215-0013	2015-12-04 08:00:00	0
0215-0013	2015-12-04 08:15:00	0
0215-0013	2015-12-04 08:30:00	45
0215-0013	2015-12-04 08:45:00	17
0215-0013	2015-12-04 09:00:00	0
0215-0013	2015-12-04 09:15:00	15
0215-0013	2015-12-04 09:30:00	0
0215-0013	2015-12-04 09:45:00	50
0215-0013	2015-12-04 10:00:00	0
0215-0013	2015-12-04 10:15:00	7
0215-0013	2015-12-04 10:30:00	0
0215-0013	2015-12-04 10:45:00	30
0215-0013	2015-12-04 11:00:00	0
0215-0013	2015-12-04 11:15:00	0
0215-0013	2015-12-04 11:30:00	0
0215-0013	2015-12-04 11:45:00	0
0215-0013	2015-12-04 12:00:00	0
0215-0013	2015-12-04 12:15:00	101
0215-0013	2015-12-04 12:30:00	1053
0215-0013	2015-12-04 12:45:00	161
0215-0013	2015-12-04 13:00:00	0
0215-0013	2015-12-04 13:15:00	0
0215-0013	2015-12-04 13:30:00	0
0215-0013	2015-12-04 13:45:00	92
0215-0013	2015-12-04 14:00:00	0
0215-0013	2015-12-04 14:15:00	0
0215-0013	2015-12-04 14:30:00	0
0215-0013	2015-12-04 14:45:00	0
0215-0013	2015-12-04 15:00:00	0
0215-0013	2015-12-04 15:15:00	29
0215-0013	2015-12-04 15:30:00	99
0215-0013	2015-12-04 15:45:00	46
0215-0013	2015-12-04 16:00:00	0
0215-0013	2015-12-04 16:15:00	56
0215-0013	2015-12-04 16:30:00	0
0215-0013	2015-12-04 16:45:00	0
0215-0013	2015-12-04 17:00:00	0
0215-0013	2015-12-04 17:15:00	0
0215-0013	2015-12-04 17:30:00	0
0215-0013	2015-12-04 17:45:00	129
0215-0013	2015-12-04 18:00:00	349
0215-0013	2015-12-04 18:15:00	340
0215-0013	2015-12-04 18:30:00	325
0215-0013	2015-12-04 18:45:00	481
0215-0013	2015-12-04 19:00:00	274
0215-0013	2015-12-04 19:15:00	0
0215-0013	2015-12-04 19:30:00	60
0215-0013	2015-12-04 19:45:00	96
0215-0013	2015-12-04 20:00:00	0
0215-0013	2015-12-04 20:15:00	0
0215-0013	2015-12-04 20:30:00	0
0215-0013	2015-12-04 20:45:00	31
0215-0013	2015-12-04 21:00:00	0
0215-0013	2015-12-04 21:15:00	0
0215-0013	2015-12-04 21:30:00	0
0215-0013	2015-12-04 21:45:00	0
0215-0013	2015-12-04 22:00:00	83
0215-0013	2015-12-04 22:15:00	0
0215-0013	2015-12-04 22:30:00	0
0215-0013	2015-12-04 22:45:00	0
0215-0013	2015-12-04 23:00:00	0
0215-0013	2015-12-04 23:15:00	0
0215-0013	2015-12-04 23:30:00	0
0215-0013	2015-12-04 23:45:00	0
0215-0013	2015-12-05 00:00:00	0
0215-0013	2015-12-05 00:15:00	0
0215-0013	2015-12-05 00:30:00	0
0215-0013	2015-12-05 00:45:00	0
0215-0013	2015-12-05 01:00:00	0
0215-0013	2015-12-05 01:15:00	0
0215-0013	2015-12-05 01:30:00	0
0215-0013	2015-12-05 01:45:00	0
0215-0013	2015-12-05 02:00:00	0
0215-0013	2015-12-05 02:15:00	0
0215-0013	2015-12-05 02:30:00	0
0215-0013	2015-12-05 02:45:00	0
0215-0013	2015-12-05 03:00:00	0
0215-0013	2015-12-05 03:15:00	0
0215-0013	2015-12-05 03:30:00	0
0215-0013	2015-12-05 03:45:00	0
0215-0013	2015-12-05 04:00:00	0
0215-0013	2015-12-05 04:15:00	0
0215-0013	2015-12-05 04:30:00	0
0215-0013	2015-12-05 04:45:00	0
0215-0013	2015-12-05 05:00:00	0
0215-0013	2015-12-05 05:15:00	0
0215-0013	2015-12-05 05:30:00	0
0215-0013	2015-12-05 05:45:00	0
0215-0013	2015-12-05 06:00:00	0
0215-0013	2015-12-05 06:15:00	9
0215-0013	2015-12-05 06:30:00	0
0215-0013	2015-12-05 06:45:00	0
0215-0013	2015-12-05 07:00:00	0
0215-0013	2015-12-05 07:15:00	0
0215-0013	2015-12-05 07:30:00	7
0215-0013	2015-12-05 07:45:00	0
0215-0013	2015-12-05 08:00:00	0
0215-0013	2015-12-05 08:15:00	0
0215-0013	2015-12-05 08:30:00	177
0215-0013	2015-12-05 08:45:00	85
0215-0013	2015-12-05 09:00:00	155
0215-0013	2015-12-05 09:15:00	80
0215-0013	2015-12-05 09:30:00	12
0215-0013	2015-12-05 09:45:00	9
0215-0013	2015-12-05 10:00:00	10
0215-0013	2015-12-05 10:15:00	39
0215-0013	2015-12-05 10:30:00	18
0215-0013	2015-12-05 10:45:00	22
0215-0013	2015-12-05 11:00:00	62
0215-0013	2015-12-05 11:15:00	75
0215-0013	2015-12-05 11:30:00	59
0215-0013	2015-12-05 11:45:00	133
0215-0013	2015-12-05 12:00:00	326
0215-0013	2015-12-05 12:15:00	31
0215-0013	2015-12-05 12:30:00	62
0215-0013	2015-12-05 12:45:00	147
0215-0013	2015-12-05 13:00:00	210
0215-0013	2015-12-05 13:15:00	56
0215-0013	2015-12-05 13:30:00	40
0215-0013	2015-12-05 13:45:00	0
0215-0013	2015-12-05 14:00:00	0
0215-0013	2015-12-05 14:15:00	118
0215-0013	2015-12-05 14:30:00	41
0215-0013	2015-12-05 14:45:00	13
0215-0013	2015-12-05 15:00:00	44
0215-0013	2015-12-05 15:15:00	0
0215-0013	2015-12-05 15:30:00	22
0215-0013	2015-12-05 15:45:00	86
0215-0013	2015-12-05 16:00:00	127
0215-0013	2015-12-05 16:15:00	61
0215-0013	2015-12-05 16:30:00	0
0215-0013	2015-12-05 16:45:00	15
0215-0013	2015-12-05 17:00:00	146
0215-0013	2015-12-05 17:15:00	7
0215-0013	2015-12-05 17:30:00	322
0215-0013	2015-12-05 17:45:00	466
0215-0013	2015-12-05 18:00:00	322
0215-0013	2015-12-05 18:15:00	93
0215-0013	2015-12-05 18:30:00	0
0215-0013	2015-12-05 18:45:00	0
0215-0013	2015-12-05 19:00:00	155
0215-0013	2015-12-05 19:15:00	233
0215-0013	2015-12-05 19:30:00	85
0215-0013	2015-12-05 19:45:00	0
0215-0013	2015-12-05 20:00:00	29
0215-0013	2015-12-05 20:15:00	19
0215-0013	2015-12-05 20:30:00	0
0215-0013	2015-12-05 20:45:00	58
0215-0013	2015-12-05 21:00:00	46
0215-0013	2015-12-05 21:15:00	0
0215-0013	2015-12-05 21:30:00	0
0215-0013	2015-12-05 21:45:00	16
0215-0013	2015-12-05 22:00:00	0
0215-0013	2015-12-05 22:15:00	62
0215-0013	2015-12-05 22:30:00	65
0215-0013	2015-12-05 22:45:00	8
0215-0013	2015-12-05 23:00:00	20
0215-0013	2015-12-05 23:15:00	33
0215-0013	2015-12-05 23:30:00	0
0215-0013	2015-12-05 23:45:00	0
0215-0013	2015-12-06 00:00:00	0
0215-0013	2015-12-06 00:15:00	0
0215-0013	2015-12-06 00:30:00	0
0215-0013	2015-12-06 00:45:00	0
0215-0013	2015-12-06 01:00:00	0
0215-0013	2015-12-06 01:15:00	0
0215-0013	2015-12-06 01:30:00	0
0215-0013	2015-12-06 01:45:00	0
0215-0013	2015-12-06 02:00:00	0
0215-0013	2015-12-06 02:15:00	0
0215-0013	2015-12-06 02:30:00	0
0215-0013	2015-12-06 02:45:00	0
0215-0013	2015-12-06 03:00:00	0
0215-0013	2015-12-06 03:15:00	0
0215-0013	2015-12-06 03:30:00	0
0215-0013	2015-12-06 03:45:00	0
0215-0013	2015-12-06 04:00:00	0
0215-0013	2015-12-06 04:15:00	0
0215-0013	2015-12-06 04:30:00	0
0215-0013	2015-12-06 04:45:00	0
0215-0013	2015-12-06 05:00:00	0
0215-0013	2015-12-06 05:15:00	0
0215-0013	2015-12-06 05:30:00	14
0215-0013	2015-12-06 05:45:00	0
0215-0013	2015-12-06 06:00:00	0
0215-0013	2015-12-06 06:15:00	0
0215-0013	2015-12-06 06:30:00	0
0215-0013	2015-12-06 06:45:00	0
0215-0013	2015-12-06 07:00:00	0
0215-0013	2015-12-06 07:15:00	0
0215-0013	2015-12-06 07:30:00	0
0215-0013	2015-12-06 07:45:00	0
0215-0013	2015-12-06 08:00:00	0
0215-0013	2015-12-06 08:15:00	0
0215-0013	2015-12-06 08:30:00	44
0215-0013	2015-12-06 08:45:00	24
0215-0013	2015-12-06 09:00:00	58
0215-0013	2015-12-06 09:15:00	183
0215-0013	2015-12-06 09:30:00	546
0215-0013	2015-12-06 09:45:00	822
0215-0013	2015-12-06 10:00:00	351
0215-0013	2015-12-06 10:15:00	1051
0215-0013	2015-12-06 10:30:00	425
0215-0013	2015-12-06 10:45:00	585
0215-0013	2015-12-06 11:00:00	460
0215-0013	2015-12-06 11:15:00	79
0215-0013	2015-12-06 11:30:00	6
0215-0013	2015-12-06 11:45:00	37
0215-0013	2015-12-06 12:00:00	26
0215-0013	2015-12-06 12:15:00	22
0215-0013	2015-12-06 12:30:00	136
0215-0013	2015-12-06 12:45:00	154
0215-0013	2015-12-06 13:00:00	13
0215-0013	2015-12-06 13:15:00	0
0215-0013	2015-12-06 13:30:00	0
0215-0013	2015-12-06 13:45:00	102
0215-0013	2015-12-06 14:00:00	124
0215-0013	2015-12-06 14:15:00	0
0215-0013	2015-12-06 14:30:00	0
0215-0013	2015-12-06 14:45:00	46
0215-0013	2015-12-06 15:00:00	0
0215-0013	2015-12-06 15:15:00	0
0215-0013	2015-12-06 15:30:00	13
0215-0013	2015-12-06 15:45:00	0
0215-0013	2015-12-06 16:00:00	88
0215-0013	2015-12-06 16:15:00	214
0215-0013	2015-12-06 16:30:00	115
0215-0013	2015-12-06 16:45:00	566
0215-0013	2015-12-06 17:00:00	19
0215-0013	2015-12-06 17:15:00	114
0215-0013	2015-12-06 17:30:00	120
0215-0013	2015-12-06 17:45:00	51
0215-0013	2015-12-06 18:00:00	138
0215-0013	2015-12-06 18:15:00	226
0215-0013	2015-12-06 18:30:00	315
0215-0013	2015-12-06 18:45:00	146
0215-0013	2015-12-06 19:00:00	123
0215-0013	2015-12-06 19:15:00	0
0215-0013	2015-12-06 19:30:00	54
0215-0013	2015-12-06 19:45:00	47
0215-0013	2015-12-06 20:00:00	39
0215-0013	2015-12-06 20:15:00	28
0215-0013	2015-12-06 20:30:00	101
0215-0013	2015-12-06 20:45:00	12
0215-0013	2015-12-06 21:00:00	194
0215-0013	2015-12-06 21:15:00	41
0215-0013	2015-12-06 21:30:00	8
0215-0013	2015-12-06 21:45:00	155
0215-0013	2015-12-06 22:00:00	98
0215-0013	2015-12-06 22:15:00	0
0215-0013	2015-12-06 22:30:00	71
0215-0013	2015-12-06 22:45:00	26
0215-0013	2015-12-06 23:00:00	13
0215-0013	2015-12-06 23:15:00	0
0215-0013	2015-12-06 23:30:00	0
0215-0013	2015-12-06 23:45:00	0
0215-0013	2015-12-07 00:00:00	0
0215-0013	2015-12-07 00:15:00	0
0215-0013	2015-12-07 00:30:00	0
0215-0013	2015-12-07 00:45:00	0
0215-0013	2015-12-07 01:00:00	0
0215-0013	2015-12-07 01:15:00	0
0215-0013	2015-12-07 01:30:00	0
0215-0013	2015-12-07 01:45:00	6
0215-0013	2015-12-07 02:00:00	0
0215-0013	2015-12-07 02:15:00	0
0215-0013	2015-12-07 02:30:00	0
0215-0013	2015-12-07 02:45:00	0
0215-0013	2015-12-07 03:00:00	0
0215-0013	2015-12-07 03:15:00	0
0215-0013	2015-12-07 03:30:00	0
0215-0013	2015-12-07 03:45:00	0
0215-0013	2015-12-07 04:00:00	0
0215-0013	2015-12-07 04:15:00	0
0215-0013	2015-12-07 04:30:00	0
0215-0013	2015-12-07 04:45:00	0
0215-0013	2015-12-07 05:00:00	0
0215-0013	2015-12-07 05:15:00	0
0215-0013	2015-12-07 05:30:00	0
0215-0013	2015-12-07 05:45:00	0
0215-0013	2015-12-07 06:00:00	0
0215-0013	2015-12-07 06:15:00	0
0215-0013	2015-12-07 06:30:00	0
0215-0013	2015-12-07 06:45:00	120
0215-0013	2015-12-07 07:00:00	160
0215-0013	2015-12-07 07:15:00	0
0215-0013	2015-12-07 07:30:00	0
0215-0013	2015-12-07 07:45:00	818
0215-0013	2015-12-07 08:00:00	469
0215-0013	2015-12-07 08:15:00	393
0215-0013	2015-12-07 08:30:00	457
0215-0013	2015-12-07 08:45:00	163
0215-0013	2015-12-07 09:00:00	0
0215-0013	2015-12-07 09:15:00	63
0215-0013	2015-12-07 09:30:00	0
0215-0013	2015-12-07 09:45:00	0
0215-0013	2015-12-07 10:00:00	0
0215-0013	2015-12-07 10:15:00	0
0215-0013	2015-12-07 10:30:00	0
0215-0013	2015-12-07 10:45:00	0
0215-0013	2015-12-07 11:00:00	0
0215-0013	2015-12-07 11:15:00	0
0215-0013	2015-12-07 11:30:00	0
0215-0013	2015-12-07 11:45:00	0
0215-0013	2015-12-07 12:00:00	0
0215-0013	2015-12-07 12:15:00	0
0215-0013	2015-12-07 12:30:00	0
0215-0013	2015-12-07 12:45:00	0
0215-0013	2015-12-07 13:00:00	0
0215-0013	2015-12-07 13:15:00	0
0215-0013	2015-12-07 13:30:00	0
0215-0013	2015-12-07 13:45:00	0
0215-0013	2015-12-07 14:00:00	0
0215-0013	2015-12-07 14:15:00	0
0215-0013	2015-12-07 14:30:00	0
0215-0013	2015-12-07 14:45:00	0
0215-0013	2015-12-07 15:00:00	0
0215-0013	2015-12-07 15:15:00	0
0215-0013	2015-12-07 15:30:00	0
0215-0013	2015-12-07 15:45:00	0
0215-0013	2015-12-07 16:00:00	0
0215-0013	2015-12-07 16:15:00	0
0215-0013	2015-12-07 16:30:00	0
0215-0013	2015-12-07 16:45:00	0
0215-0013	2015-12-07 17:00:00	0
0215-0013	2015-12-07 17:15:00	0
0215-0013	2015-12-07 17:30:00	0
0215-0013	2015-12-07 17:45:00	0
0215-0013	2015-12-07 18:00:00	0
0215-0013	2015-12-07 18:15:00	0
0215-0013	2015-12-07 18:30:00	0
0215-0013	2015-12-07 18:45:00	0
0215-0013	2015-12-07 19:00:00	0
0215-0013	2015-12-07 19:15:00	0
0215-0013	2015-12-07 19:30:00	0
0215-0013	2015-12-07 19:45:00	0
0215-0013	2015-12-07 20:00:00	0
0215-0013	2015-12-07 20:15:00	0
0215-0013	2015-12-07 20:30:00	0
0215-0013	2015-12-07 20:45:00	0
0215-0013	2015-12-07 21:00:00	0
0215-0013	2015-12-07 21:15:00	0
0215-0013	2015-12-07 21:30:00	0
0215-0013	2015-12-07 21:45:00	0
0215-0013	2015-12-07 22:00:00	0
0215-0013	2015-12-07 22:15:00	0
0215-0013	2015-12-07 22:30:00	0
0215-0013	2015-12-07 22:45:00	0
0215-0013	2015-12-07 23:00:00	0
0215-0013	2015-12-07 23:15:00	0
0215-0013	2015-12-07 23:30:00	0
0215-0013	2015-12-07 23:45:00	0
