## Supplementary Data 2 for "Digital phenotyping by consumer wearables identifies sleep-associated markers of cardiovascular disease risk and biological aging": ActivityTable_0215-0018-NHC.tsv

0215-0018	2016-01-12 00:00:00	0
0215-0018	2016-01-12 00:15:00	0
0215-0018	2016-01-12 00:30:00	0
0215-0018	2016-01-12 00:45:00	0
0215-0018	2016-01-12 01:00:00	0
0215-0018	2016-01-12 01:15:00	0
0215-0018	2016-01-12 01:30:00	0
0215-0018	2016-01-12 01:45:00	0
0215-0018	2016-01-12 02:00:00	0
0215-0018	2016-01-12 02:15:00	0
0215-0018	2016-01-12 02:30:00	0
0215-0018	2016-01-12 02:45:00	0
0215-0018	2016-01-12 03:00:00	0
0215-0018	2016-01-12 03:15:00	0
0215-0018	2016-01-12 03:30:00	0
0215-0018	2016-01-12 03:45:00	0
0215-0018	2016-01-12 04:00:00	0
0215-0018	2016-01-12 04:15:00	0
0215-0018	2016-01-12 04:30:00	0
0215-0018	2016-01-12 04:45:00	0
0215-0018	2016-01-12 05:00:00	0
0215-0018	2016-01-12 05:15:00	0
0215-0018	2016-01-12 05:30:00	0
0215-0018	2016-01-12 05:45:00	0
0215-0018	2016-01-12 06:00:00	0
0215-0018	2016-01-12 06:15:00	0
0215-0018	2016-01-12 06:30:00	0
0215-0018	2016-01-12 06:45:00	0
0215-0018	2016-01-12 07:00:00	0
0215-0018	2016-01-12 07:15:00	0
0215-0018	2016-01-12 07:30:00	0
0215-0018	2016-01-12 07:45:00	0
0215-0018	2016-01-12 08:00:00	8
0215-0018	2016-01-12 08:15:00	0
0215-0018	2016-01-12 08:30:00	0
0215-0018	2016-01-12 08:45:00	0
0215-0018	2016-01-12 09:00:00	0
0215-0018	2016-01-12 09:15:00	0
0215-0018	2016-01-12 09:30:00	0
0215-0018	2016-01-12 09:45:00	0
0215-0018	2016-01-12 10:00:00	0
0215-0018	2016-01-12 10:15:00	0
0215-0018	2016-01-12 10:30:00	0
0215-0018	2016-01-12 10:45:00	0
0215-0018	2016-01-12 11:00:00	0
0215-0018	2016-01-12 11:15:00	0
0215-0018	2016-01-12 11:30:00	0
0215-0018	2016-01-12 11:45:00	0
0215-0018	2016-01-12 12:00:00	0
0215-0018	2016-01-12 12:15:00	0
0215-0018	2016-01-12 12:30:00	0
0215-0018	2016-01-12 12:45:00	0
0215-0018	2016-01-12 13:00:00	0
0215-0018	2016-01-12 13:15:00	0
0215-0018	2016-01-12 13:30:00	448
0215-0018	2016-01-12 13:45:00	0
0215-0018	2016-01-12 14:00:00	117
0215-0018	2016-01-12 14:15:00	141
0215-0018	2016-01-12 14:30:00	114
0215-0018	2016-01-12 14:45:00	216
0215-0018	2016-01-12 15:00:00	0
0215-0018	2016-01-12 15:15:00	197
0215-0018	2016-01-12 15:30:00	0
0215-0018	2016-01-12 15:45:00	0
0215-0018	2016-01-12 16:00:00	416
0215-0018	2016-01-12 16:15:00	0
0215-0018	2016-01-12 16:30:00	293
0215-0018	2016-01-12 16:45:00	247
0215-0018	2016-01-12 17:00:00	109
0215-0018	2016-01-12 17:15:00	235
0215-0018	2016-01-12 17:30:00	161
0215-0018	2016-01-12 17:45:00	102
0215-0018	2016-01-12 18:00:00	100
0215-0018	2016-01-12 18:15:00	105
0215-0018	2016-01-12 18:30:00	273
0215-0018	2016-01-12 18:45:00	500
0215-0018	2016-01-12 19:00:00	211
0215-0018	2016-01-12 19:15:00	243
0215-0018	2016-01-12 19:30:00	97
0215-0018	2016-01-12 19:45:00	312
0215-0018	2016-01-12 20:00:00	577
0215-0018	2016-01-12 20:15:00	10
0215-0018	2016-01-12 20:30:00	28
0215-0018	2016-01-12 20:45:00	196
0215-0018	2016-01-12 21:00:00	160
0215-0018	2016-01-12 21:15:00	0
0215-0018	2016-01-12 21:30:00	0
0215-0018	2016-01-12 21:45:00	28
0215-0018	2016-01-12 22:00:00	163
0215-0018	2016-01-12 22:15:00	8
0215-0018	2016-01-12 22:30:00	0
0215-0018	2016-01-12 22:45:00	112
0215-0018	2016-01-12 23:00:00	7
0215-0018	2016-01-12 23:15:00	0
0215-0018	2016-01-12 23:30:00	140
0215-0018	2016-01-12 23:45:00	0
0215-0018	2016-01-13 00:00:00	0
0215-0018	2016-01-13 00:15:00	0
0215-0018	2016-01-13 00:30:00	8
0215-0018	2016-01-13 00:45:00	0
0215-0018	2016-01-13 01:00:00	11
0215-0018	2016-01-13 01:15:00	9
0215-0018	2016-01-13 01:30:00	0
0215-0018	2016-01-13 01:45:00	0
0215-0018	2016-01-13 02:00:00	0
0215-0018	2016-01-13 02:15:00	0
0215-0018	2016-01-13 02:30:00	0
0215-0018	2016-01-13 02:45:00	0
0215-0018	2016-01-13 03:00:00	0
0215-0018	2016-01-13 03:15:00	0
0215-0018	2016-01-13 03:30:00	0
0215-0018	2016-01-13 03:45:00	0
0215-0018	2016-01-13 04:00:00	0
0215-0018	2016-01-13 04:15:00	0
0215-0018	2016-01-13 04:30:00	0
0215-0018	2016-01-13 04:45:00	0
0215-0018	2016-01-13 05:00:00	0
0215-0018	2016-01-13 05:15:00	0
0215-0018	2016-01-13 05:30:00	0
0215-0018	2016-01-13 05:45:00	0
0215-0018	2016-01-13 06:00:00	31
0215-0018	2016-01-13 06:15:00	24
0215-0018	2016-01-13 06:30:00	0
0215-0018	2016-01-13 06:45:00	23
0215-0018	2016-01-13 07:00:00	101
0215-0018	2016-01-13 07:15:00	317
0215-0018	2016-01-13 07:30:00	786
0215-0018	2016-01-13 07:45:00	608
0215-0018	2016-01-13 08:00:00	47
0215-0018	2016-01-13 08:15:00	17
0215-0018	2016-01-13 08:30:00	69
0215-0018	2016-01-13 08:45:00	240
0215-0018	2016-01-13 09:00:00	350
0215-0018	2016-01-13 09:15:00	180
0215-0018	2016-01-13 09:30:00	167
0215-0018	2016-01-13 09:45:00	304
0215-0018	2016-01-13 10:00:00	97
0215-0018	2016-01-13 10:15:00	11
0215-0018	2016-01-13 10:30:00	205
0215-0018	2016-01-13 10:45:00	106
0215-0018	2016-01-13 11:00:00	4
0215-0018	2016-01-13 11:15:00	0
0215-0018	2016-01-13 11:30:00	24
0215-0018	2016-01-13 11:45:00	34
0215-0018	2016-01-13 12:00:00	179
0215-0018	2016-01-13 12:15:00	815
0215-0018	2016-01-13 12:30:00	321
0215-0018	2016-01-13 12:45:00	91
0215-0018	2016-01-13 13:00:00	742
0215-0018	2016-01-13 13:15:00	331
0215-0018	2016-01-13 13:30:00	6
0215-0018	2016-01-13 13:45:00	0
0215-0018	2016-01-13 14:00:00	0
0215-0018	2016-01-13 14:15:00	0
0215-0018	2016-01-13 14:30:00	196
0215-0018	2016-01-13 14:45:00	0
0215-0018	2016-01-13 15:00:00	69
0215-0018	2016-01-13 15:15:00	7
0215-0018	2016-01-13 15:30:00	130
0215-0018	2016-01-13 15:45:00	0
0215-0018	2016-01-13 16:00:00	379
0215-0018	2016-01-13 16:15:00	332
0215-0018	2016-01-13 16:30:00	0
0215-0018	2016-01-13 16:45:00	0
0215-0018	2016-01-13 17:00:00	155
0215-0018	2016-01-13 17:15:00	0
0215-0018	2016-01-13 17:30:00	0
0215-0018	2016-01-13 17:45:00	0
0215-0018	2016-01-13 18:00:00	0
0215-0018	2016-01-13 18:15:00	648
0215-0018	2016-01-13 18:30:00	185
0215-0018	2016-01-13 18:45:00	32
0215-0018	2016-01-13 19:00:00	757
0215-0018	2016-01-13 19:15:00	743
0215-0018	2016-01-13 19:30:00	12
0215-0018	2016-01-13 19:45:00	88
0215-0018	2016-01-13 20:00:00	58
0215-0018	2016-01-13 20:15:00	0
0215-0018	2016-01-13 20:30:00	172
0215-0018	2016-01-13 20:45:00	1427
0215-0018	2016-01-13 21:00:00	1573
0215-0018	2016-01-13 21:15:00	1751
0215-0018	2016-01-13 21:30:00	1668
0215-0018	2016-01-13 21:45:00	681
0215-0018	2016-01-13 22:00:00	101
0215-0018	2016-01-13 22:15:00	71
0215-0018	2016-01-13 22:30:00	0
0215-0018	2016-01-13 22:45:00	0
0215-0018	2016-01-13 23:00:00	86
0215-0018	2016-01-13 23:15:00	158
0215-0018	2016-01-13 23:30:00	185
0215-0018	2016-01-13 23:45:00	0
0215-0018	2016-01-14 00:00:00	0
0215-0018	2016-01-14 00:15:00	4
0215-0018	2016-01-14 00:30:00	0
0215-0018	2016-01-14 00:45:00	7
0215-0018	2016-01-14 01:00:00	0
0215-0018	2016-01-14 01:15:00	0
0215-0018	2016-01-14 01:30:00	0
0215-0018	2016-01-14 01:45:00	0
0215-0018	2016-01-14 02:00:00	0
0215-0018	2016-01-14 02:15:00	0
0215-0018	2016-01-14 02:30:00	0
0215-0018	2016-01-14 02:45:00	0
0215-0018	2016-01-14 03:00:00	0
0215-0018	2016-01-14 03:15:00	0
0215-0018	2016-01-14 03:30:00	0
0215-0018	2016-01-14 03:45:00	0
0215-0018	2016-01-14 04:00:00	0
0215-0018	2016-01-14 04:15:00	0
0215-0018	2016-01-14 04:30:00	0
0215-0018	2016-01-14 04:45:00	0
0215-0018	2016-01-14 05:00:00	0
0215-0018	2016-01-14 05:15:00	0
0215-0018	2016-01-14 05:30:00	0
0215-0018	2016-01-14 05:45:00	0
0215-0018	2016-01-14 06:00:00	0
0215-0018	2016-01-14 06:15:00	0
0215-0018	2016-01-14 06:30:00	106
0215-0018	2016-01-14 06:45:00	0
0215-0018	2016-01-14 07:00:00	277
0215-0018	2016-01-14 07:15:00	271
0215-0018	2016-01-14 07:30:00	216
0215-0018	2016-01-14 07:45:00	288
0215-0018	2016-01-14 08:00:00	1211
0215-0018	2016-01-14 08:15:00	35
0215-0018	2016-01-14 08:30:00	0
0215-0018	2016-01-14 08:45:00	22
0215-0018	2016-01-14 09:00:00	547
0215-0018	2016-01-14 09:15:00	308
0215-0018	2016-01-14 09:30:00	43
0215-0018	2016-01-14 09:45:00	319
0215-0018	2016-01-14 10:00:00	5
0215-0018	2016-01-14 10:15:00	4
0215-0018	2016-01-14 10:30:00	137
0215-0018	2016-01-14 10:45:00	0
0215-0018	2016-01-14 11:00:00	0
0215-0018	2016-01-14 11:15:00	0
0215-0018	2016-01-14 11:30:00	66
0215-0018	2016-01-14 11:45:00	0
0215-0018	2016-01-14 12:00:00	151
0215-0018	2016-01-14 12:15:00	776
0215-0018	2016-01-14 12:30:00	29
0215-0018	2016-01-14 12:45:00	428
0215-0018	2016-01-14 13:00:00	698
0215-0018	2016-01-14 13:15:00	0
0215-0018	2016-01-14 13:30:00	0
0215-0018	2016-01-14 13:45:00	28
0215-0018	2016-01-14 14:00:00	14
0215-0018	2016-01-14 14:15:00	225
0215-0018	2016-01-14 14:30:00	0
0215-0018	2016-01-14 14:45:00	0
0215-0018	2016-01-14 15:00:00	35
0215-0018	2016-01-14 15:15:00	0
0215-0018	2016-01-14 15:30:00	0
0215-0018	2016-01-14 15:45:00	342
0215-0018	2016-01-14 16:00:00	49
0215-0018	2016-01-14 16:15:00	328
0215-0018	2016-01-14 16:30:00	234
0215-0018	2016-01-14 16:45:00	0
0215-0018	2016-01-14 17:00:00	0
0215-0018	2016-01-14 17:15:00	0
0215-0018	2016-01-14 17:30:00	0
0215-0018	2016-01-14 17:45:00	117
0215-0018	2016-01-14 18:00:00	0
0215-0018	2016-01-14 18:15:00	787
0215-0018	2016-01-14 18:30:00	16
0215-0018	2016-01-14 18:45:00	35
0215-0018	2016-01-14 19:00:00	1046
0215-0018	2016-01-14 19:15:00	360
0215-0018	2016-01-14 19:30:00	6
0215-0018	2016-01-14 19:45:00	33
0215-0018	2016-01-14 20:00:00	161
0215-0018	2016-01-14 20:15:00	74
0215-0018	2016-01-14 20:30:00	43
0215-0018	2016-01-14 20:45:00	1173
0215-0018	2016-01-14 21:00:00	1676
0215-0018	2016-01-14 21:15:00	1578
0215-0018	2016-01-14 21:30:00	1545
0215-0018	2016-01-14 21:45:00	532
0215-0018	2016-01-14 22:00:00	28
0215-0018	2016-01-14 22:15:00	0
0215-0018	2016-01-14 22:30:00	150
0215-0018	2016-01-14 22:45:00	263
0215-0018	2016-01-14 23:00:00	0
0215-0018	2016-01-14 23:15:00	0
0215-0018	2016-01-14 23:30:00	49
0215-0018	2016-01-14 23:45:00	27
0215-0018	2016-01-15 00:00:00	0
0215-0018	2016-01-15 00:15:00	0
0215-0018	2016-01-15 00:30:00	9
0215-0018	2016-01-15 00:45:00	10
0215-0018	2016-01-15 01:00:00	0
0215-0018	2016-01-15 01:15:00	0
0215-0018	2016-01-15 01:30:00	0
0215-0018	2016-01-15 01:45:00	0
0215-0018	2016-01-15 02:00:00	0
0215-0018	2016-01-15 02:15:00	0
0215-0018	2016-01-15 02:30:00	0
0215-0018	2016-01-15 02:45:00	0
0215-0018	2016-01-15 03:00:00	63
0215-0018	2016-01-15 03:15:00	0
0215-0018	2016-01-15 03:30:00	0
0215-0018	2016-01-15 03:45:00	12
0215-0018	2016-01-15 04:00:00	0
0215-0018	2016-01-15 04:15:00	0
0215-0018	2016-01-15 04:30:00	0
0215-0018	2016-01-15 04:45:00	0
0215-0018	2016-01-15 05:00:00	0
0215-0018	2016-01-15 05:15:00	0
0215-0018	2016-01-15 05:30:00	0
0215-0018	2016-01-15 05:45:00	0
0215-0018	2016-01-15 06:00:00	5
0215-0018	2016-01-15 06:15:00	0
0215-0018	2016-01-15 06:30:00	45
0215-0018	2016-01-15 06:45:00	201
0215-0018	2016-01-15 07:00:00	110
0215-0018	2016-01-15 07:15:00	833
0215-0018	2016-01-15 07:30:00	391
0215-0018	2016-01-15 07:45:00	26
0215-0018	2016-01-15 08:00:00	473
0215-0018	2016-01-15 08:15:00	147
0215-0018	2016-01-15 08:30:00	0
0215-0018	2016-01-15 08:45:00	0
0215-0018	2016-01-15 09:00:00	188
0215-0018	2016-01-15 09:15:00	95
0215-0018	2016-01-15 09:30:00	362
0215-0018	2016-01-15 09:45:00	90
0215-0018	2016-01-15 10:00:00	305
0215-0018	2016-01-15 10:15:00	0
0215-0018	2016-01-15 10:30:00	0
0215-0018	2016-01-15 10:45:00	0
0215-0018	2016-01-15 11:00:00	8
0215-0018	2016-01-15 11:15:00	14
0215-0018	2016-01-15 11:30:00	0
0215-0018	2016-01-15 11:45:00	0
0215-0018	2016-01-15 12:00:00	161
0215-0018	2016-01-15 12:15:00	408
0215-0018	2016-01-15 12:30:00	741
0215-0018	2016-01-15 12:45:00	10
0215-0018	2016-01-15 13:00:00	226
0215-0018	2016-01-15 13:15:00	840
0215-0018	2016-01-15 13:30:00	160
0215-0018	2016-01-15 13:45:00	164
0215-0018	2016-01-15 14:00:00	0
0215-0018	2016-01-15 14:15:00	0
0215-0018	2016-01-15 14:30:00	9
0215-0018	2016-01-15 14:45:00	0
0215-0018	2016-01-15 15:00:00	435
0215-0018	2016-01-15 15:15:00	349
0215-0018	2016-01-15 15:30:00	20
0215-0018	2016-01-15 15:45:00	796
0215-0018	2016-01-15 16:00:00	59
0215-0018	2016-01-15 16:15:00	414
0215-0018	2016-01-15 16:30:00	0
0215-0018	2016-01-15 16:45:00	9
0215-0018	2016-01-15 17:00:00	0
0215-0018	2016-01-15 17:15:00	0
0215-0018	2016-01-15 17:30:00	0
0215-0018	2016-01-15 17:45:00	0
0215-0018	2016-01-15 18:00:00	589
0215-0018	2016-01-15 18:15:00	835
0215-0018	2016-01-15 18:30:00	92
0215-0018	2016-01-15 18:45:00	30
0215-0018	2016-01-15 19:00:00	49
0215-0018	2016-01-15 19:15:00	172
0215-0018	2016-01-15 19:30:00	25
0215-0018	2016-01-15 19:45:00	14
0215-0018	2016-01-15 20:00:00	5
0215-0018	2016-01-15 20:15:00	113
0215-0018	2016-01-15 20:30:00	142
0215-0018	2016-01-15 20:45:00	493
0215-0018	2016-01-15 21:00:00	75
0215-0018	2016-01-15 21:15:00	1349
0215-0018	2016-01-15 21:30:00	1595
0215-0018	2016-01-15 21:45:00	1279
0215-0018	2016-01-15 22:00:00	0
0215-0018	2016-01-15 22:15:00	61
0215-0018	2016-01-15 22:30:00	0
0215-0018	2016-01-15 22:45:00	0
0215-0018	2016-01-15 23:00:00	0
0215-0018	2016-01-15 23:15:00	0
0215-0018	2016-01-15 23:30:00	0
0215-0018	2016-01-15 23:45:00	0
0215-0018	2016-01-16 00:00:00	24
0215-0018	2016-01-16 00:15:00	0
0215-0018	2016-01-16 00:30:00	0
0215-0018	2016-01-16 00:45:00	0
0215-0018	2016-01-16 01:00:00	0
0215-0018	2016-01-16 01:15:00	0
0215-0018	2016-01-16 01:30:00	0
0215-0018	2016-01-16 01:45:00	0
0215-0018	2016-01-16 02:00:00	0
0215-0018	2016-01-16 02:15:00	0
0215-0018	2016-01-16 02:30:00	0
0215-0018	2016-01-16 02:45:00	0
0215-0018	2016-01-16 03:00:00	0
0215-0018	2016-01-16 03:15:00	0
0215-0018	2016-01-16 03:30:00	0
0215-0018	2016-01-16 03:45:00	0
0215-0018	2016-01-16 04:00:00	0
0215-0018	2016-01-16 04:15:00	0
0215-0018	2016-01-16 04:30:00	0
0215-0018	2016-01-16 04:45:00	0
0215-0018	2016-01-16 05:00:00	0
0215-0018	2016-01-16 05:15:00	0
0215-0018	2016-01-16 05:30:00	0
0215-0018	2016-01-16 05:45:00	0
0215-0018	2016-01-16 06:00:00	0
0215-0018	2016-01-16 06:15:00	0
0215-0018	2016-01-16 06:30:00	0
0215-0018	2016-01-16 06:45:00	0
0215-0018	2016-01-16 07:00:00	0
0215-0018	2016-01-16 07:15:00	0
0215-0018	2016-01-16 07:30:00	0
0215-0018	2016-01-16 07:45:00	0
0215-0018	2016-01-16 08:00:00	0
0215-0018	2016-01-16 08:15:00	0
0215-0018	2016-01-16 08:30:00	0
0215-0018	2016-01-16 08:45:00	0
0215-0018	2016-01-16 09:00:00	449
0215-0018	2016-01-16 09:15:00	320
0215-0018	2016-01-16 09:30:00	656
0215-0018	2016-01-16 09:45:00	482
0215-0018	2016-01-16 10:00:00	1081
0215-0018	2016-01-16 10:15:00	18
0215-0018	2016-01-16 10:30:00	0
0215-0018	2016-01-16 10:45:00	0
0215-0018	2016-01-16 11:00:00	0
0215-0018	2016-01-16 11:15:00	1046
0215-0018	2016-01-16 11:30:00	46
0215-0018	2016-01-16 11:45:00	38
0215-0018	2016-01-16 12:00:00	0
0215-0018	2016-01-16 12:15:00	455
0215-0018	2016-01-16 12:30:00	179
0215-0018	2016-01-16 12:45:00	0
0215-0018	2016-01-16 13:00:00	8
0215-0018	2016-01-16 13:15:00	0
0215-0018	2016-01-16 13:30:00	303
0215-0018	2016-01-16 13:45:00	5
0215-0018	2016-01-16 14:00:00	330
0215-0018	2016-01-16 14:15:00	0
0215-0018	2016-01-16 14:30:00	0
0215-0018	2016-01-16 14:45:00	0
0215-0018	2016-01-16 15:00:00	95
0215-0018	2016-01-16 15:15:00	0
0215-0018	2016-01-16 15:30:00	0
0215-0018	2016-01-16 15:45:00	0
0215-0018	2016-01-16 16:00:00	0
0215-0018	2016-01-16 16:15:00	0
0215-0018	2016-01-16 16:30:00	0
0215-0018	2016-01-16 16:45:00	0
0215-0018	2016-01-16 17:00:00	0
0215-0018	2016-01-16 17:15:00	100
0215-0018	2016-01-16 17:30:00	138
0215-0018	2016-01-16 17:45:00	0
0215-0018	2016-01-16 18:00:00	0
0215-0018	2016-01-16 18:15:00	7
0215-0018	2016-01-16 18:30:00	702
0215-0018	2016-01-16 18:45:00	59
0215-0018	2016-01-16 19:00:00	77
0215-0018	2016-01-16 19:15:00	7
0215-0018	2016-01-16 19:30:00	554
0215-0018	2016-01-16 19:45:00	149
0215-0018	2016-01-16 20:00:00	77
0215-0018	2016-01-16 20:15:00	0
0215-0018	2016-01-16 20:30:00	0
0215-0018	2016-01-16 20:45:00	0
0215-0018	2016-01-16 21:00:00	0
0215-0018	2016-01-16 21:15:00	0
0215-0018	2016-01-16 21:30:00	0
0215-0018	2016-01-16 21:45:00	0
0215-0018	2016-01-16 22:00:00	0
0215-0018	2016-01-16 22:15:00	0
0215-0018	2016-01-16 22:30:00	0
0215-0018	2016-01-16 22:45:00	9
0215-0018	2016-01-16 23:00:00	0
0215-0018	2016-01-16 23:15:00	0
0215-0018	2016-01-16 23:30:00	0
0215-0018	2016-01-16 23:45:00	0
0215-0018	2016-01-17 00:00:00	0
0215-0018	2016-01-17 00:15:00	0
0215-0018	2016-01-17 00:30:00	0
0215-0018	2016-01-17 00:45:00	0
0215-0018	2016-01-17 01:00:00	0
0215-0018	2016-01-17 01:15:00	0
0215-0018	2016-01-17 01:30:00	0
0215-0018	2016-01-17 01:45:00	0
0215-0018	2016-01-17 02:00:00	0
0215-0018	2016-01-17 02:15:00	0
0215-0018	2016-01-17 02:30:00	0
0215-0018	2016-01-17 02:45:00	0
0215-0018	2016-01-17 03:00:00	0
0215-0018	2016-01-17 03:15:00	0
0215-0018	2016-01-17 03:30:00	0
0215-0018	2016-01-17 03:45:00	0
0215-0018	2016-01-17 04:00:00	0
0215-0018	2016-01-17 04:15:00	0
0215-0018	2016-01-17 04:30:00	0
0215-0018	2016-01-17 04:45:00	0
0215-0018	2016-01-17 05:00:00	0
0215-0018	2016-01-17 05:15:00	0
0215-0018	2016-01-17 05:30:00	0
0215-0018	2016-01-17 05:45:00	0
0215-0018	2016-01-17 06:00:00	0
0215-0018	2016-01-17 06:15:00	0
0215-0018	2016-01-17 06:30:00	0
0215-0018	2016-01-17 06:45:00	0
0215-0018	2016-01-17 07:00:00	0
0215-0018	2016-01-17 07:15:00	0
0215-0018	2016-01-17 07:30:00	0
0215-0018	2016-01-17 07:45:00	0
0215-0018	2016-01-17 08:00:00	0
0215-0018	2016-01-17 08:15:00	0
0215-0018	2016-01-17 08:30:00	0
0215-0018	2016-01-17 08:45:00	0
0215-0018	2016-01-17 09:00:00	0
0215-0018	2016-01-17 09:15:00	0
0215-0018	2016-01-17 09:30:00	0
0215-0018	2016-01-17 09:45:00	0
0215-0018	2016-01-17 10:00:00	0
0215-0018	2016-01-17 10:15:00	0
0215-0018	2016-01-17 10:30:00	0
0215-0018	2016-01-17 10:45:00	0
0215-0018	2016-01-17 11:00:00	0
0215-0018	2016-01-17 11:15:00	0
0215-0018	2016-01-17 11:30:00	0
0215-0018	2016-01-17 11:45:00	0
0215-0018	2016-01-17 12:00:00	0
0215-0018	2016-01-17 12:15:00	0
0215-0018	2016-01-17 12:30:00	0
0215-0018	2016-01-17 12:45:00	0
0215-0018	2016-01-17 13:00:00	0
0215-0018	2016-01-17 13:15:00	0
0215-0018	2016-01-17 13:30:00	0
0215-0018	2016-01-17 13:45:00	0
0215-0018	2016-01-17 14:00:00	0
0215-0018	2016-01-17 14:15:00	0
0215-0018	2016-01-17 14:30:00	0
0215-0018	2016-01-17 14:45:00	0
0215-0018	2016-01-17 15:00:00	0
0215-0018	2016-01-17 15:15:00	0
0215-0018	2016-01-17 15:30:00	0
0215-0018	2016-01-17 15:45:00	0
0215-0018	2016-01-17 16:00:00	0
0215-0018	2016-01-17 16:15:00	0
0215-0018	2016-01-17 16:30:00	0
0215-0018	2016-01-17 16:45:00	0
0215-0018	2016-01-17 17:00:00	0
0215-0018	2016-01-17 17:15:00	0
0215-0018	2016-01-17 17:30:00	0
0215-0018	2016-01-17 17:45:00	0
0215-0018	2016-01-17 18:00:00	0
0215-0018	2016-01-17 18:15:00	0
0215-0018	2016-01-17 18:30:00	0
0215-0018	2016-01-17 18:45:00	0
0215-0018	2016-01-17 19:00:00	0
0215-0018	2016-01-17 19:15:00	0
0215-0018	2016-01-17 19:30:00	0
0215-0018	2016-01-17 19:45:00	0
0215-0018	2016-01-17 20:00:00	0
0215-0018	2016-01-17 20:15:00	0
0215-0018	2016-01-17 20:30:00	24
0215-0018	2016-01-17 20:45:00	262
0215-0018	2016-01-17 21:00:00	0
0215-0018	2016-01-17 21:15:00	0
0215-0018	2016-01-17 21:30:00	69
0215-0018	2016-01-17 21:45:00	0
0215-0018	2016-01-17 22:00:00	0
0215-0018	2016-01-17 22:15:00	0
0215-0018	2016-01-17 22:30:00	0
0215-0018	2016-01-17 22:45:00	0
0215-0018	2016-01-17 23:00:00	0
0215-0018	2016-01-17 23:15:00	0
0215-0018	2016-01-17 23:30:00	0
0215-0018	2016-01-17 23:45:00	0
