## Supplementary Data 2 for "Digital phenotyping by consumer wearables identifies sleep-associated markers of cardiovascular disease risk and biological aging": ActivityTable_0215-0033-NHC.tsv

0215-0033	2016-11-24 00:00:00	0
0215-0033	2016-11-24 00:15:00	0
0215-0033	2016-11-24 00:30:00	0
0215-0033	2016-11-24 00:45:00	0
0215-0033	2016-11-24 01:00:00	0
0215-0033	2016-11-24 01:15:00	0
0215-0033	2016-11-24 01:30:00	0
0215-0033	2016-11-24 01:45:00	0
0215-0033	2016-11-24 02:00:00	0
0215-0033	2016-11-24 02:15:00	0
0215-0033	2016-11-24 02:30:00	0
0215-0033	2016-11-24 02:45:00	0
0215-0033	2016-11-24 03:00:00	0
0215-0033	2016-11-24 03:15:00	0
0215-0033	2016-11-24 03:30:00	0
0215-0033	2016-11-24 03:45:00	0
0215-0033	2016-11-24 04:00:00	0
0215-0033	2016-11-24 04:15:00	0
0215-0033	2016-11-24 04:30:00	0
0215-0033	2016-11-24 04:45:00	0
0215-0033	2016-11-24 05:00:00	0
0215-0033	2016-11-24 05:15:00	0
0215-0033	2016-11-24 05:30:00	0
0215-0033	2016-11-24 05:45:00	0
0215-0033	2016-11-24 06:00:00	0
0215-0033	2016-11-24 06:15:00	0
0215-0033	2016-11-24 06:30:00	0
0215-0033	2016-11-24 06:45:00	0
0215-0033	2016-11-24 07:00:00	0
0215-0033	2016-11-24 07:15:00	0
0215-0033	2016-11-24 07:30:00	0
0215-0033	2016-11-24 07:45:00	0
0215-0033	2016-11-24 08:00:00	0
0215-0033	2016-11-24 08:15:00	0
0215-0033	2016-11-24 08:30:00	0
0215-0033	2016-11-24 08:45:00	0
0215-0033	2016-11-24 09:00:00	0
0215-0033	2016-11-24 09:15:00	0
0215-0033	2016-11-24 09:30:00	0
0215-0033	2016-11-24 09:45:00	0
0215-0033	2016-11-24 10:00:00	0
0215-0033	2016-11-24 10:15:00	0
0215-0033	2016-11-24 10:30:00	0
0215-0033	2016-11-24 10:45:00	0
0215-0033	2016-11-24 11:00:00	0
0215-0033	2016-11-24 11:15:00	0
0215-0033	2016-11-24 11:30:00	0
0215-0033	2016-11-24 11:45:00	0
0215-0033	2016-11-24 12:00:00	0
0215-0033	2016-11-24 12:15:00	0
0215-0033	2016-11-24 12:30:00	0
0215-0033	2016-11-24 12:45:00	0
0215-0033	2016-11-24 13:00:00	0
0215-0033	2016-11-24 13:15:00	0
0215-0033	2016-11-24 13:30:00	0
0215-0033	2016-11-24 13:45:00	0
0215-0033	2016-11-24 14:00:00	0
0215-0033	2016-11-24 14:15:00	0
0215-0033	2016-11-24 14:30:00	0
0215-0033	2016-11-24 14:45:00	0
0215-0033	2016-11-24 15:00:00	25
0215-0033	2016-11-24 15:15:00	0
0215-0033	2016-11-24 15:30:00	0
0215-0033	2016-11-24 15:45:00	5
0215-0033	2016-11-24 16:00:00	0
0215-0033	2016-11-24 16:15:00	58
0215-0033	2016-11-24 16:30:00	462
0215-0033	2016-11-24 16:45:00	114
0215-0033	2016-11-24 17:00:00	374
0215-0033	2016-11-24 17:15:00	222
0215-0033	2016-11-24 17:30:00	36
0215-0033	2016-11-24 17:45:00	164
0215-0033	2016-11-24 18:00:00	0
0215-0033	2016-11-24 18:15:00	81
0215-0033	2016-11-24 18:30:00	0
0215-0033	2016-11-24 18:45:00	6
0215-0033	2016-11-24 19:00:00	0
0215-0033	2016-11-24 19:15:00	6
0215-0033	2016-11-24 19:30:00	26
0215-0033	2016-11-24 19:45:00	0
0215-0033	2016-11-24 20:00:00	112
0215-0033	2016-11-24 20:15:00	36
0215-0033	2016-11-24 20:30:00	0
0215-0033	2016-11-24 20:45:00	13
0215-0033	2016-11-24 21:00:00	0
0215-0033	2016-11-24 21:15:00	43
0215-0033	2016-11-24 21:30:00	0
0215-0033	2016-11-24 21:45:00	0
0215-0033	2016-11-24 22:00:00	127
0215-0033	2016-11-24 22:15:00	0
0215-0033	2016-11-24 22:30:00	0
0215-0033	2016-11-24 22:45:00	0
0215-0033	2016-11-24 23:00:00	0
0215-0033	2016-11-24 23:15:00	0
0215-0033	2016-11-24 23:30:00	46
0215-0033	2016-11-24 23:45:00	8
0215-0033	2016-11-25 00:00:00	0
0215-0033	2016-11-25 00:15:00	0
0215-0033	2016-11-25 00:30:00	0
0215-0033	2016-11-25 00:45:00	0
0215-0033	2016-11-25 01:00:00	0
0215-0033	2016-11-25 01:15:00	55
0215-0033	2016-11-25 01:30:00	0
0215-0033	2016-11-25 01:45:00	0
0215-0033	2016-11-25 02:00:00	0
0215-0033	2016-11-25 02:15:00	0
0215-0033	2016-11-25 02:30:00	0
0215-0033	2016-11-25 02:45:00	0
0215-0033	2016-11-25 03:00:00	0
0215-0033	2016-11-25 03:15:00	0
0215-0033	2016-11-25 03:30:00	0
0215-0033	2016-11-25 03:45:00	0
0215-0033	2016-11-25 04:00:00	0
0215-0033	2016-11-25 04:15:00	0
0215-0033	2016-11-25 04:30:00	0
0215-0033	2016-11-25 04:45:00	0
0215-0033	2016-11-25 05:00:00	0
0215-0033	2016-11-25 05:15:00	0
0215-0033	2016-11-25 05:30:00	42
0215-0033	2016-11-25 05:45:00	280
0215-0033	2016-11-25 06:00:00	35
0215-0033	2016-11-25 06:15:00	178
0215-0033	2016-11-25 06:30:00	103
0215-0033	2016-11-25 06:45:00	147
0215-0033	2016-11-25 07:00:00	44
0215-0033	2016-11-25 07:15:00	188
0215-0033	2016-11-25 07:30:00	51
0215-0033	2016-11-25 07:45:00	119
0215-0033	2016-11-25 08:00:00	149
0215-0033	2016-11-25 08:15:00	155
0215-0033	2016-11-25 08:30:00	212
0215-0033	2016-11-25 08:45:00	68
0215-0033	2016-11-25 09:00:00	119
0215-0033	2016-11-25 09:15:00	137
0215-0033	2016-11-25 09:30:00	117
0215-0033	2016-11-25 09:45:00	101
0215-0033	2016-11-25 10:00:00	149
0215-0033	2016-11-25 10:15:00	294
0215-0033	2016-11-25 10:30:00	122
0215-0033	2016-11-25 10:45:00	0
0215-0033	2016-11-25 11:00:00	31
0215-0033	2016-11-25 11:15:00	386
0215-0033	2016-11-25 11:30:00	228
0215-0033	2016-11-25 11:45:00	28
0215-0033	2016-11-25 12:00:00	344
0215-0033	2016-11-25 12:15:00	4
0215-0033	2016-11-25 12:30:00	290
0215-0033	2016-11-25 12:45:00	85
0215-0033	2016-11-25 13:00:00	100
0215-0033	2016-11-25 13:15:00	68
0215-0033	2016-11-25 13:30:00	133
0215-0033	2016-11-25 13:45:00	20
0215-0033	2016-11-25 14:00:00	141
0215-0033	2016-11-25 14:15:00	253
0215-0033	2016-11-25 14:30:00	0
0215-0033	2016-11-25 14:45:00	0
0215-0033	2016-11-25 15:00:00	0
0215-0033	2016-11-25 15:15:00	37
0215-0033	2016-11-25 15:30:00	21
0215-0033	2016-11-25 15:45:00	38
0215-0033	2016-11-25 16:00:00	30
0215-0033	2016-11-25 16:15:00	0
0215-0033	2016-11-25 16:30:00	59
0215-0033	2016-11-25 16:45:00	0
0215-0033	2016-11-25 17:00:00	0
0215-0033	2016-11-25 17:15:00	0
0215-0033	2016-11-25 17:30:00	56
0215-0033	2016-11-25 17:45:00	45
0215-0033	2016-11-25 18:00:00	34
0215-0033	2016-11-25 18:15:00	0
0215-0033	2016-11-25 18:30:00	31
0215-0033	2016-11-25 18:45:00	0
0215-0033	2016-11-25 19:00:00	0
0215-0033	2016-11-25 19:15:00	7
0215-0033	2016-11-25 19:30:00	0
0215-0033	2016-11-25 19:45:00	111
0215-0033	2016-11-25 20:00:00	14
0215-0033	2016-11-25 20:15:00	15
0215-0033	2016-11-25 20:30:00	0
0215-0033	2016-11-25 20:45:00	0
0215-0033	2016-11-25 21:00:00	11
0215-0033	2016-11-25 21:15:00	112
0215-0033	2016-11-25 21:30:00	19
0215-0033	2016-11-25 21:45:00	40
0215-0033	2016-11-25 22:00:00	40
0215-0033	2016-11-25 22:15:00	0
0215-0033	2016-11-25 22:30:00	0
0215-0033	2016-11-25 22:45:00	0
0215-0033	2016-11-25 23:00:00	0
0215-0033	2016-11-25 23:15:00	10
0215-0033	2016-11-25 23:30:00	0
0215-0033	2016-11-25 23:45:00	0
0215-0033	2016-11-26 00:00:00	0
0215-0033	2016-11-26 00:15:00	0
0215-0033	2016-11-26 00:30:00	0
0215-0033	2016-11-26 00:45:00	0
0215-0033	2016-11-26 01:00:00	0
0215-0033	2016-11-26 01:15:00	0
0215-0033	2016-11-26 01:30:00	0
0215-0033	2016-11-26 01:45:00	4
0215-0033	2016-11-26 02:00:00	0
0215-0033	2016-11-26 02:15:00	0
0215-0033	2016-11-26 02:30:00	0
0215-0033	2016-11-26 02:45:00	0
0215-0033	2016-11-26 03:00:00	0
0215-0033	2016-11-26 03:15:00	0
0215-0033	2016-11-26 03:30:00	0
0215-0033	2016-11-26 03:45:00	7
0215-0033	2016-11-26 04:00:00	0
0215-0033	2016-11-26 04:15:00	0
0215-0033	2016-11-26 04:30:00	0
0215-0033	2016-11-26 04:45:00	0
0215-0033	2016-11-26 05:00:00	0
0215-0033	2016-11-26 05:15:00	0
0215-0033	2016-11-26 05:30:00	10
0215-0033	2016-11-26 05:45:00	269
0215-0033	2016-11-26 06:00:00	119
0215-0033	2016-11-26 06:15:00	83
0215-0033	2016-11-26 06:30:00	136
0215-0033	2016-11-26 06:45:00	166
0215-0033	2016-11-26 07:00:00	120
0215-0033	2016-11-26 07:15:00	306
0215-0033	2016-11-26 07:30:00	212
0215-0033	2016-11-26 07:45:00	163
0215-0033	2016-11-26 08:00:00	73
0215-0033	2016-11-26 08:15:00	136
0215-0033	2016-11-26 08:30:00	94
0215-0033	2016-11-26 08:45:00	201
0215-0033	2016-11-26 09:00:00	165
0215-0033	2016-11-26 09:15:00	35
0215-0033	2016-11-26 09:30:00	186
0215-0033	2016-11-26 09:45:00	151
0215-0033	2016-11-26 10:00:00	165
0215-0033	2016-11-26 10:15:00	187
0215-0033	2016-11-26 10:30:00	203
0215-0033	2016-11-26 10:45:00	255
0215-0033	2016-11-26 11:00:00	121
0215-0033	2016-11-26 11:15:00	205
0215-0033	2016-11-26 11:30:00	323
0215-0033	2016-11-26 11:45:00	273
0215-0033	2016-11-26 12:00:00	292
0215-0033	2016-11-26 12:15:00	150
0215-0033	2016-11-26 12:30:00	189
0215-0033	2016-11-26 12:45:00	241
0215-0033	2016-11-26 13:00:00	190
0215-0033	2016-11-26 13:15:00	175
0215-0033	2016-11-26 13:30:00	117
0215-0033	2016-11-26 13:45:00	254
0215-0033	2016-11-26 14:00:00	304
0215-0033	2016-11-26 14:15:00	147
0215-0033	2016-11-26 14:30:00	302
0215-0033	2016-11-26 14:45:00	165
0215-0033	2016-11-26 15:00:00	256
0215-0033	2016-11-26 15:15:00	316
0215-0033	2016-11-26 15:30:00	307
0215-0033	2016-11-26 15:45:00	260
0215-0033	2016-11-26 16:00:00	0
0215-0033	2016-11-26 16:15:00	110
0215-0033	2016-11-26 16:30:00	343
0215-0033	2016-11-26 16:45:00	524
0215-0033	2016-11-26 17:00:00	0
0215-0033	2016-11-26 17:15:00	0
0215-0033	2016-11-26 17:30:00	0
0215-0033	2016-11-26 17:45:00	84
0215-0033	2016-11-26 18:00:00	17
0215-0033	2016-11-26 18:15:00	0
0215-0033	2016-11-26 18:30:00	0
0215-0033	2016-11-26 18:45:00	0
0215-0033	2016-11-26 19:00:00	85
0215-0033	2016-11-26 19:15:00	69
0215-0033	2016-11-26 19:30:00	180
0215-0033	2016-11-26 19:45:00	34
0215-0033	2016-11-26 20:00:00	0
0215-0033	2016-11-26 20:15:00	0
0215-0033	2016-11-26 20:30:00	0
0215-0033	2016-11-26 20:45:00	0
0215-0033	2016-11-26 21:00:00	23
0215-0033	2016-11-26 21:15:00	0
0215-0033	2016-11-26 21:30:00	84
0215-0033	2016-11-26 21:45:00	15
0215-0033	2016-11-26 22:00:00	0
0215-0033	2016-11-26 22:15:00	0
0215-0033	2016-11-26 22:30:00	9
0215-0033	2016-11-26 22:45:00	0
0215-0033	2016-11-26 23:00:00	23
0215-0033	2016-11-26 23:15:00	30
0215-0033	2016-11-26 23:30:00	0
0215-0033	2016-11-26 23:45:00	0
0215-0033	2016-11-27 00:00:00	0
0215-0033	2016-11-27 00:15:00	34
0215-0033	2016-11-27 00:30:00	31
0215-0033	2016-11-27 00:45:00	0
0215-0033	2016-11-27 01:00:00	5
0215-0033	2016-11-27 01:15:00	0
0215-0033	2016-11-27 01:30:00	0
0215-0033	2016-11-27 01:45:00	0
0215-0033	2016-11-27 02:00:00	35
0215-0033	2016-11-27 02:15:00	0
0215-0033	2016-11-27 02:30:00	0
0215-0033	2016-11-27 02:45:00	0
0215-0033	2016-11-27 03:00:00	0
0215-0033	2016-11-27 03:15:00	0
0215-0033	2016-11-27 03:30:00	13
0215-0033	2016-11-27 03:45:00	0
0215-0033	2016-11-27 04:00:00	0
0215-0033	2016-11-27 04:15:00	0
0215-0033	2016-11-27 04:30:00	0
0215-0033	2016-11-27 04:45:00	0
0215-0033	2016-11-27 05:00:00	0
0215-0033	2016-11-27 05:15:00	0
0215-0033	2016-11-27 05:30:00	0
0215-0033	2016-11-27 05:45:00	0
0215-0033	2016-11-27 06:00:00	0
0215-0033	2016-11-27 06:15:00	0
0215-0033	2016-11-27 06:30:00	0
0215-0033	2016-11-27 06:45:00	0
0215-0033	2016-11-27 07:00:00	0
0215-0033	2016-11-27 07:15:00	0
0215-0033	2016-11-27 07:30:00	0
0215-0033	2016-11-27 07:45:00	0
0215-0033	2016-11-27 08:00:00	0
0215-0033	2016-11-27 08:15:00	0
0215-0033	2016-11-27 08:30:00	0
0215-0033	2016-11-27 08:45:00	0
0215-0033	2016-11-27 09:00:00	0
0215-0033	2016-11-27 09:15:00	5
0215-0033	2016-11-27 09:30:00	116
0215-0033	2016-11-27 09:45:00	48
0215-0033	2016-11-27 10:00:00	0
0215-0033	2016-11-27 10:15:00	10
0215-0033	2016-11-27 10:30:00	12
0215-0033	2016-11-27 10:45:00	119
0215-0033	2016-11-27 11:00:00	0
0215-0033	2016-11-27 11:15:00	139
0215-0033	2016-11-27 11:30:00	165
0215-0033	2016-11-27 11:45:00	223
0215-0033	2016-11-27 12:00:00	120
0215-0033	2016-11-27 12:15:00	92
0215-0033	2016-11-27 12:30:00	210
0215-0033	2016-11-27 12:45:00	442
0215-0033	2016-11-27 13:00:00	92
0215-0033	2016-11-27 13:15:00	32
0215-0033	2016-11-27 13:30:00	0
0215-0033	2016-11-27 13:45:00	0
0215-0033	2016-11-27 14:00:00	0
0215-0033	2016-11-27 14:15:00	44
0215-0033	2016-11-27 14:30:00	0
0215-0033	2016-11-27 14:45:00	0
0215-0033	2016-11-27 15:00:00	0
0215-0033	2016-11-27 15:15:00	0
0215-0033	2016-11-27 15:30:00	52
0215-0033	2016-11-27 15:45:00	152
0215-0033	2016-11-27 16:00:00	258
0215-0033	2016-11-27 16:15:00	102
0215-0033	2016-11-27 16:30:00	84
0215-0033	2016-11-27 16:45:00	75
0215-0033	2016-11-27 17:00:00	77
0215-0033	2016-11-27 17:15:00	21
0215-0033	2016-11-27 17:30:00	38
0215-0033	2016-11-27 17:45:00	53
0215-0033	2016-11-27 18:00:00	61
0215-0033	2016-11-27 18:15:00	196
0215-0033	2016-11-27 18:30:00	75
0215-0033	2016-11-27 18:45:00	4
0215-0033	2016-11-27 19:00:00	129
0215-0033	2016-11-27 19:15:00	8
0215-0033	2016-11-27 19:30:00	139
0215-0033	2016-11-27 19:45:00	0
0215-0033	2016-11-27 20:00:00	19
0215-0033	2016-11-27 20:15:00	134
0215-0033	2016-11-27 20:30:00	89
0215-0033	2016-11-27 20:45:00	140
0215-0033	2016-11-27 21:00:00	65
0215-0033	2016-11-27 21:15:00	292
0215-0033	2016-11-27 21:30:00	197
0215-0033	2016-11-27 21:45:00	397
0215-0033	2016-11-27 22:00:00	126
0215-0033	2016-11-27 22:15:00	102
0215-0033	2016-11-27 22:30:00	163
0215-0033	2016-11-27 22:45:00	28
0215-0033	2016-11-27 23:00:00	17
0215-0033	2016-11-27 23:15:00	0
0215-0033	2016-11-27 23:30:00	64
0215-0033	2016-11-27 23:45:00	54
0215-0033	2016-11-28 00:00:00	0
0215-0033	2016-11-28 00:15:00	0
0215-0033	2016-11-28 00:30:00	0
0215-0033	2016-11-28 00:45:00	0
0215-0033	2016-11-28 01:00:00	0
0215-0033	2016-11-28 01:15:00	0
0215-0033	2016-11-28 01:30:00	0
0215-0033	2016-11-28 01:45:00	0
0215-0033	2016-11-28 02:00:00	0
0215-0033	2016-11-28 02:15:00	0
0215-0033	2016-11-28 02:30:00	0
0215-0033	2016-11-28 02:45:00	0
0215-0033	2016-11-28 03:00:00	0
0215-0033	2016-11-28 03:15:00	0
0215-0033	2016-11-28 03:30:00	0
0215-0033	2016-11-28 03:45:00	0
0215-0033	2016-11-28 04:00:00	0
0215-0033	2016-11-28 04:15:00	0
0215-0033	2016-11-28 04:30:00	0
0215-0033	2016-11-28 04:45:00	9
0215-0033	2016-11-28 05:00:00	0
0215-0033	2016-11-28 05:15:00	0
0215-0033	2016-11-28 05:30:00	10
0215-0033	2016-11-28 05:45:00	60
0215-0033	2016-11-28 06:00:00	0
0215-0033	2016-11-28 06:15:00	58
0215-0033	2016-11-28 06:30:00	0
0215-0033	2016-11-28 06:45:00	0
0215-0033	2016-11-28 07:00:00	0
0215-0033	2016-11-28 07:15:00	45
0215-0033	2016-11-28 07:30:00	172
0215-0033	2016-11-28 07:45:00	164
0215-0033	2016-11-28 08:00:00	279
0215-0033	2016-11-28 08:15:00	112
0215-0033	2016-11-28 08:30:00	299
0215-0033	2016-11-28 08:45:00	132
0215-0033	2016-11-28 09:00:00	211
0215-0033	2016-11-28 09:15:00	256
0215-0033	2016-11-28 09:30:00	198
0215-0033	2016-11-28 09:45:00	34
0215-0033	2016-11-28 10:00:00	68
0215-0033	2016-11-28 10:15:00	89
0215-0033	2016-11-28 10:30:00	356
0215-0033	2016-11-28 10:45:00	252
0215-0033	2016-11-28 11:00:00	168
0215-0033	2016-11-28 11:15:00	248
0215-0033	2016-11-28 11:30:00	180
0215-0033	2016-11-28 11:45:00	174
0215-0033	2016-11-28 12:00:00	225
0215-0033	2016-11-28 12:15:00	135
0215-0033	2016-11-28 12:30:00	286
0215-0033	2016-11-28 12:45:00	200
0215-0033	2016-11-28 13:00:00	80
0215-0033	2016-11-28 13:15:00	175
0215-0033	2016-11-28 13:30:00	140
0215-0033	2016-11-28 13:45:00	160
0215-0033	2016-11-28 14:00:00	146
0215-0033	2016-11-28 14:15:00	81
0215-0033	2016-11-28 14:30:00	148
0215-0033	2016-11-28 14:45:00	160
0215-0033	2016-11-28 15:00:00	138
0215-0033	2016-11-28 15:15:00	146
0215-0033	2016-11-28 15:30:00	128
0215-0033	2016-11-28 15:45:00	169
0215-0033	2016-11-28 16:00:00	206
0215-0033	2016-11-28 16:15:00	19
0215-0033	2016-11-28 16:30:00	82
0215-0033	2016-11-28 16:45:00	50
0215-0033	2016-11-28 17:00:00	0
0215-0033	2016-11-28 17:15:00	166
0215-0033	2016-11-28 17:30:00	558
0215-0033	2016-11-28 17:45:00	195
0215-0033	2016-11-28 18:00:00	451
0215-0033	2016-11-28 18:15:00	238
0215-0033	2016-11-28 18:30:00	242
0215-0033	2016-11-28 18:45:00	33
0215-0033	2016-11-28 19:00:00	71
0215-0033	2016-11-28 19:15:00	202
0215-0033	2016-11-28 19:30:00	0
0215-0033	2016-11-28 19:45:00	0
0215-0033	2016-11-28 20:00:00	34
0215-0033	2016-11-28 20:15:00	4
0215-0033	2016-11-28 20:30:00	4
0215-0033	2016-11-28 20:45:00	34
0215-0033	2016-11-28 21:00:00	36
0215-0033	2016-11-28 21:15:00	9
0215-0033	2016-11-28 21:30:00	261
0215-0033	2016-11-28 21:45:00	439
0215-0033	2016-11-28 22:00:00	254
0215-0033	2016-11-28 22:15:00	110
0215-0033	2016-11-28 22:30:00	145
0215-0033	2016-11-28 22:45:00	220
0215-0033	2016-11-28 23:00:00	51
0215-0033	2016-11-28 23:15:00	227
0215-0033	2016-11-28 23:30:00	50
0215-0033	2016-11-28 23:45:00	198
0215-0033	2016-11-29 00:00:00	219
0215-0033	2016-11-29 00:15:00	92
0215-0033	2016-11-29 00:30:00	116
0215-0033	2016-11-29 00:45:00	142
0215-0033	2016-11-29 01:00:00	0
0215-0033	2016-11-29 01:15:00	0
0215-0033	2016-11-29 01:30:00	0
0215-0033	2016-11-29 01:45:00	10
0215-0033	2016-11-29 02:00:00	13
0215-0033	2016-11-29 02:15:00	0
0215-0033	2016-11-29 02:30:00	0
0215-0033	2016-11-29 02:45:00	0
0215-0033	2016-11-29 03:00:00	0
0215-0033	2016-11-29 03:15:00	0
0215-0033	2016-11-29 03:30:00	0
0215-0033	2016-11-29 03:45:00	0
0215-0033	2016-11-29 04:00:00	0
0215-0033	2016-11-29 04:15:00	0
0215-0033	2016-11-29 04:30:00	0
0215-0033	2016-11-29 04:45:00	0
0215-0033	2016-11-29 05:00:00	0
0215-0033	2016-11-29 05:15:00	0
0215-0033	2016-11-29 05:30:00	0
0215-0033	2016-11-29 05:45:00	206
0215-0033	2016-11-29 06:00:00	103
0215-0033	2016-11-29 06:15:00	125
0215-0033	2016-11-29 06:30:00	935
0215-0033	2016-11-29 06:45:00	369
0215-0033	2016-11-29 07:00:00	22
0215-0033	2016-11-29 07:15:00	5
0215-0033	2016-11-29 07:30:00	4
0215-0033	2016-11-29 07:45:00	54
0215-0033	2016-11-29 08:00:00	137
0215-0033	2016-11-29 08:15:00	23
0215-0033	2016-11-29 08:30:00	186
0215-0033	2016-11-29 08:45:00	137
0215-0033	2016-11-29 09:00:00	208
0215-0033	2016-11-29 09:15:00	190
0215-0033	2016-11-29 09:30:00	423
0215-0033	2016-11-29 09:45:00	241
0215-0033	2016-11-29 10:00:00	117
0215-0033	2016-11-29 10:15:00	30
0215-0033	2016-11-29 10:30:00	189
0215-0033	2016-11-29 10:45:00	299
0215-0033	2016-11-29 11:00:00	98
0215-0033	2016-11-29 11:15:00	189
0215-0033	2016-11-29 11:30:00	148
0215-0033	2016-11-29 11:45:00	150
0215-0033	2016-11-29 12:00:00	72
0215-0033	2016-11-29 12:15:00	286
0215-0033	2016-11-29 12:30:00	628
0215-0033	2016-11-29 12:45:00	132
0215-0033	2016-11-29 13:00:00	64
0215-0033	2016-11-29 13:15:00	0
0215-0033	2016-11-29 13:30:00	0
0215-0033	2016-11-29 13:45:00	89
0215-0033	2016-11-29 14:00:00	0
0215-0033	2016-11-29 14:15:00	0
0215-0033	2016-11-29 14:30:00	78
0215-0033	2016-11-29 14:45:00	32
0215-0033	2016-11-29 15:00:00	113
0215-0033	2016-11-29 15:15:00	294
0215-0033	2016-11-29 15:30:00	130
0215-0033	2016-11-29 15:45:00	0
0215-0033	2016-11-29 16:00:00	0
0215-0033	2016-11-29 16:15:00	0
0215-0033	2016-11-29 16:30:00	0
0215-0033	2016-11-29 16:45:00	0
0215-0033	2016-11-29 17:00:00	0
0215-0033	2016-11-29 17:15:00	0
0215-0033	2016-11-29 17:30:00	0
0215-0033	2016-11-29 17:45:00	0
0215-0033	2016-11-29 18:00:00	0
0215-0033	2016-11-29 18:15:00	0
0215-0033	2016-11-29 18:30:00	0
0215-0033	2016-11-29 18:45:00	0
0215-0033	2016-11-29 19:00:00	0
0215-0033	2016-11-29 19:15:00	0
0215-0033	2016-11-29 19:30:00	0
0215-0033	2016-11-29 19:45:00	0
0215-0033	2016-11-29 20:00:00	0
0215-0033	2016-11-29 20:15:00	0
0215-0033	2016-11-29 20:30:00	0
0215-0033	2016-11-29 20:45:00	0
0215-0033	2016-11-29 21:00:00	0
0215-0033	2016-11-29 21:15:00	0
0215-0033	2016-11-29 21:30:00	0
0215-0033	2016-11-29 21:45:00	0
0215-0033	2016-11-29 22:00:00	0
0215-0033	2016-11-29 22:15:00	0
0215-0033	2016-11-29 22:30:00	0
0215-0033	2016-11-29 22:45:00	0
0215-0033	2016-11-29 23:00:00	0
0215-0033	2016-11-29 23:15:00	0
0215-0033	2016-11-29 23:30:00	0
0215-0033	2016-11-29 23:45:00	0
