## Supplementary Data 2 for "Digital phenotyping by consumer wearables identifies sleep-associated markers of cardiovascular disease risk and biological aging": ActivityTable_0215-0037-NHC.tsv

0215-0037	2015-11-30 00:00:00	0
0215-0037	2015-11-30 00:15:00	0
0215-0037	2015-11-30 00:30:00	0
0215-0037	2015-11-30 00:45:00	0
0215-0037	2015-11-30 01:00:00	0
0215-0037	2015-11-30 01:15:00	0
0215-0037	2015-11-30 01:30:00	0
0215-0037	2015-11-30 01:45:00	0
0215-0037	2015-11-30 02:00:00	0
0215-0037	2015-11-30 02:15:00	0
0215-0037	2015-11-30 02:30:00	0
0215-0037	2015-11-30 02:45:00	0
0215-0037	2015-11-30 03:00:00	0
0215-0037	2015-11-30 03:15:00	0
0215-0037	2015-11-30 03:30:00	0
0215-0037	2015-11-30 03:45:00	0
0215-0037	2015-11-30 04:00:00	0
0215-0037	2015-11-30 04:15:00	0
0215-0037	2015-11-30 04:30:00	0
0215-0037	2015-11-30 04:45:00	0
0215-0037	2015-11-30 05:00:00	0
0215-0037	2015-11-30 05:15:00	0
0215-0037	2015-11-30 05:30:00	0
0215-0037	2015-11-30 05:45:00	0
0215-0037	2015-11-30 06:00:00	0
0215-0037	2015-11-30 06:15:00	0
0215-0037	2015-11-30 06:30:00	0
0215-0037	2015-11-30 06:45:00	0
0215-0037	2015-11-30 07:00:00	0
0215-0037	2015-11-30 07:15:00	0
0215-0037	2015-11-30 07:30:00	0
0215-0037	2015-11-30 07:45:00	0
0215-0037	2015-11-30 08:00:00	0
0215-0037	2015-11-30 08:15:00	0
0215-0037	2015-11-30 08:30:00	0
0215-0037	2015-11-30 08:45:00	0
0215-0037	2015-11-30 09:00:00	0
0215-0037	2015-11-30 09:15:00	0
0215-0037	2015-11-30 09:30:00	0
0215-0037	2015-11-30 09:45:00	0
0215-0037	2015-11-30 10:00:00	0
0215-0037	2015-11-30 10:15:00	0
0215-0037	2015-11-30 10:30:00	7
0215-0037	2015-11-30 10:45:00	0
0215-0037	2015-11-30 11:00:00	0
0215-0037	2015-11-30 11:15:00	0
0215-0037	2015-11-30 11:30:00	0
0215-0037	2015-11-30 11:45:00	0
0215-0037	2015-11-30 12:00:00	0
0215-0037	2015-11-30 12:15:00	0
0215-0037	2015-11-30 12:30:00	0
0215-0037	2015-11-30 12:45:00	0
0215-0037	2015-11-30 13:00:00	0
0215-0037	2015-11-30 13:15:00	0
0215-0037	2015-11-30 13:30:00	0
0215-0037	2015-11-30 13:45:00	0
0215-0037	2015-11-30 14:00:00	0
0215-0037	2015-11-30 14:15:00	0
0215-0037	2015-11-30 14:30:00	0
0215-0037	2015-11-30 14:45:00	0
0215-0037	2015-11-30 15:00:00	0
0215-0037	2015-11-30 15:15:00	0
0215-0037	2015-11-30 15:30:00	0
0215-0037	2015-11-30 15:45:00	0
0215-0037	2015-11-30 16:00:00	0
0215-0037	2015-11-30 16:15:00	0
0215-0037	2015-11-30 16:30:00	0
0215-0037	2015-11-30 16:45:00	0
0215-0037	2015-11-30 17:00:00	0
0215-0037	2015-11-30 17:15:00	0
0215-0037	2015-11-30 17:30:00	0
0215-0037	2015-11-30 17:45:00	0
0215-0037	2015-11-30 18:00:00	0
0215-0037	2015-11-30 18:15:00	0
0215-0037	2015-11-30 18:30:00	0
0215-0037	2015-11-30 18:45:00	0
0215-0037	2015-11-30 19:00:00	0
0215-0037	2015-11-30 19:15:00	0
0215-0037	2015-11-30 19:30:00	0
0215-0037	2015-11-30 19:45:00	0
0215-0037	2015-11-30 20:00:00	0
0215-0037	2015-11-30 20:15:00	0
0215-0037	2015-11-30 20:30:00	0
0215-0037	2015-11-30 20:45:00	0
0215-0037	2015-11-30 21:00:00	0
0215-0037	2015-11-30 21:15:00	0
0215-0037	2015-11-30 21:30:00	0
0215-0037	2015-11-30 21:45:00	0
0215-0037	2015-11-30 22:00:00	0
0215-0037	2015-11-30 22:15:00	0
0215-0037	2015-11-30 22:30:00	0
0215-0037	2015-11-30 22:45:00	0
0215-0037	2015-11-30 23:00:00	0
0215-0037	2015-11-30 23:15:00	0
0215-0037	2015-11-30 23:30:00	0
0215-0037	2015-11-30 23:45:00	0
0215-0037	2015-12-01 00:00:00	0
0215-0037	2015-12-01 00:15:00	0
0215-0037	2015-12-01 00:30:00	0
0215-0037	2015-12-01 00:45:00	0
0215-0037	2015-12-01 01:00:00	0
0215-0037	2015-12-01 01:15:00	0
0215-0037	2015-12-01 01:30:00	0
0215-0037	2015-12-01 01:45:00	0
0215-0037	2015-12-01 02:00:00	0
0215-0037	2015-12-01 02:15:00	0
0215-0037	2015-12-01 02:30:00	0
0215-0037	2015-12-01 02:45:00	0
0215-0037	2015-12-01 03:00:00	0
0215-0037	2015-12-01 03:15:00	0
0215-0037	2015-12-01 03:30:00	0
0215-0037	2015-12-01 03:45:00	0
0215-0037	2015-12-01 04:00:00	0
0215-0037	2015-12-01 04:15:00	0
0215-0037	2015-12-01 04:30:00	0
0215-0037	2015-12-01 04:45:00	0
0215-0037	2015-12-01 05:00:00	0
0215-0037	2015-12-01 05:15:00	0
0215-0037	2015-12-01 05:30:00	0
0215-0037	2015-12-01 05:45:00	0
0215-0037	2015-12-01 06:00:00	0
0215-0037	2015-12-01 06:15:00	0
0215-0037	2015-12-01 06:30:00	0
0215-0037	2015-12-01 06:45:00	0
0215-0037	2015-12-01 07:00:00	0
0215-0037	2015-12-01 07:15:00	0
0215-0037	2015-12-01 07:30:00	0
0215-0037	2015-12-01 07:45:00	0
0215-0037	2015-12-01 08:00:00	0
0215-0037	2015-12-01 08:15:00	0
0215-0037	2015-12-01 08:30:00	0
0215-0037	2015-12-01 08:45:00	0
0215-0037	2015-12-01 09:00:00	0
0215-0037	2015-12-01 09:15:00	0
0215-0037	2015-12-01 09:30:00	0
0215-0037	2015-12-01 09:45:00	0
0215-0037	2015-12-01 10:00:00	0
0215-0037	2015-12-01 10:15:00	0
0215-0037	2015-12-01 10:30:00	0
0215-0037	2015-12-01 10:45:00	0
0215-0037	2015-12-01 11:00:00	0
0215-0037	2015-12-01 11:15:00	0
0215-0037	2015-12-01 11:30:00	0
0215-0037	2015-12-01 11:45:00	0
0215-0037	2015-12-01 12:00:00	0
0215-0037	2015-12-01 12:15:00	0
0215-0037	2015-12-01 12:30:00	0
0215-0037	2015-12-01 12:45:00	0
0215-0037	2015-12-01 13:00:00	0
0215-0037	2015-12-01 13:15:00	0
0215-0037	2015-12-01 13:30:00	0
0215-0037	2015-12-01 13:45:00	0
0215-0037	2015-12-01 14:00:00	0
0215-0037	2015-12-01 14:15:00	0
0215-0037	2015-12-01 14:30:00	0
0215-0037	2015-12-01 14:45:00	0
0215-0037	2015-12-01 15:00:00	0
0215-0037	2015-12-01 15:15:00	0
0215-0037	2015-12-01 15:30:00	0
0215-0037	2015-12-01 15:45:00	0
0215-0037	2015-12-01 16:00:00	0
0215-0037	2015-12-01 16:15:00	0
0215-0037	2015-12-01 16:30:00	0
0215-0037	2015-12-01 16:45:00	0
0215-0037	2015-12-01 17:00:00	0
0215-0037	2015-12-01 17:15:00	0
0215-0037	2015-12-01 17:30:00	0
0215-0037	2015-12-01 17:45:00	0
0215-0037	2015-12-01 18:00:00	0
0215-0037	2015-12-01 18:15:00	0
0215-0037	2015-12-01 18:30:00	0
0215-0037	2015-12-01 18:45:00	0
0215-0037	2015-12-01 19:00:00	0
0215-0037	2015-12-01 19:15:00	0
0215-0037	2015-12-01 19:30:00	0
0215-0037	2015-12-01 19:45:00	0
0215-0037	2015-12-01 20:00:00	0
0215-0037	2015-12-01 20:15:00	0
0215-0037	2015-12-01 20:30:00	0
0215-0037	2015-12-01 20:45:00	0
0215-0037	2015-12-01 21:00:00	0
0215-0037	2015-12-01 21:15:00	0
0215-0037	2015-12-01 21:30:00	0
0215-0037	2015-12-01 21:45:00	0
0215-0037	2015-12-01 22:00:00	0
0215-0037	2015-12-01 22:15:00	0
0215-0037	2015-12-01 22:30:00	0
0215-0037	2015-12-01 22:45:00	0
0215-0037	2015-12-01 23:00:00	0
0215-0037	2015-12-01 23:15:00	0
0215-0037	2015-12-01 23:30:00	0
0215-0037	2015-12-01 23:45:00	0
0215-0037	2015-12-02 00:00:00	0
0215-0037	2015-12-02 00:15:00	0
0215-0037	2015-12-02 00:30:00	0
0215-0037	2015-12-02 00:45:00	0
0215-0037	2015-12-02 01:00:00	0
0215-0037	2015-12-02 01:15:00	0
0215-0037	2015-12-02 01:30:00	0
0215-0037	2015-12-02 01:45:00	0
0215-0037	2015-12-02 02:00:00	0
0215-0037	2015-12-02 02:15:00	0
0215-0037	2015-12-02 02:30:00	0
0215-0037	2015-12-02 02:45:00	0
0215-0037	2015-12-02 03:00:00	0
0215-0037	2015-12-02 03:15:00	0
0215-0037	2015-12-02 03:30:00	0
0215-0037	2015-12-02 03:45:00	0
0215-0037	2015-12-02 04:00:00	0
0215-0037	2015-12-02 04:15:00	0
0215-0037	2015-12-02 04:30:00	0
0215-0037	2015-12-02 04:45:00	0
0215-0037	2015-12-02 05:00:00	0
0215-0037	2015-12-02 05:15:00	0
0215-0037	2015-12-02 05:30:00	0
0215-0037	2015-12-02 05:45:00	0
0215-0037	2015-12-02 06:00:00	0
0215-0037	2015-12-02 06:15:00	0
0215-0037	2015-12-02 06:30:00	0
0215-0037	2015-12-02 06:45:00	0
0215-0037	2015-12-02 07:00:00	0
0215-0037	2015-12-02 07:15:00	0
0215-0037	2015-12-02 07:30:00	0
0215-0037	2015-12-02 07:45:00	0
0215-0037	2015-12-02 08:00:00	0
0215-0037	2015-12-02 08:15:00	0
0215-0037	2015-12-02 08:30:00	0
0215-0037	2015-12-02 08:45:00	0
0215-0037	2015-12-02 09:00:00	0
0215-0037	2015-12-02 09:15:00	0
0215-0037	2015-12-02 09:30:00	0
0215-0037	2015-12-02 09:45:00	0
0215-0037	2015-12-02 10:00:00	0
0215-0037	2015-12-02 10:15:00	0
0215-0037	2015-12-02 10:30:00	0
0215-0037	2015-12-02 10:45:00	0
0215-0037	2015-12-02 11:00:00	0
0215-0037	2015-12-02 11:15:00	0
0215-0037	2015-12-02 11:30:00	0
0215-0037	2015-12-02 11:45:00	0
0215-0037	2015-12-02 12:00:00	0
0215-0037	2015-12-02 12:15:00	0
0215-0037	2015-12-02 12:30:00	0
0215-0037	2015-12-02 12:45:00	0
0215-0037	2015-12-02 13:00:00	0
0215-0037	2015-12-02 13:15:00	0
0215-0037	2015-12-02 13:30:00	0
0215-0037	2015-12-02 13:45:00	0
0215-0037	2015-12-02 14:00:00	0
0215-0037	2015-12-02 14:15:00	0
0215-0037	2015-12-02 14:30:00	0
0215-0037	2015-12-02 14:45:00	0
0215-0037	2015-12-02 15:00:00	0
0215-0037	2015-12-02 15:15:00	0
0215-0037	2015-12-02 15:30:00	0
0215-0037	2015-12-02 15:45:00	0
0215-0037	2015-12-02 16:00:00	0
0215-0037	2015-12-02 16:15:00	0
0215-0037	2015-12-02 16:30:00	0
0215-0037	2015-12-02 16:45:00	0
0215-0037	2015-12-02 17:00:00	0
0215-0037	2015-12-02 17:15:00	0
0215-0037	2015-12-02 17:30:00	0
0215-0037	2015-12-02 17:45:00	0
0215-0037	2015-12-02 18:00:00	0
0215-0037	2015-12-02 18:15:00	0
0215-0037	2015-12-02 18:30:00	0
0215-0037	2015-12-02 18:45:00	0
0215-0037	2015-12-02 19:00:00	0
0215-0037	2015-12-02 19:15:00	0
0215-0037	2015-12-02 19:30:00	0
0215-0037	2015-12-02 19:45:00	0
0215-0037	2015-12-02 20:00:00	0
0215-0037	2015-12-02 20:15:00	0
0215-0037	2015-12-02 20:30:00	0
0215-0037	2015-12-02 20:45:00	0
0215-0037	2015-12-02 21:00:00	0
0215-0037	2015-12-02 21:15:00	0
0215-0037	2015-12-02 21:30:00	0
0215-0037	2015-12-02 21:45:00	0
0215-0037	2015-12-02 22:00:00	0
0215-0037	2015-12-02 22:15:00	0
0215-0037	2015-12-02 22:30:00	0
0215-0037	2015-12-02 22:45:00	0
0215-0037	2015-12-02 23:00:00	0
0215-0037	2015-12-02 23:15:00	0
0215-0037	2015-12-02 23:30:00	0
0215-0037	2015-12-02 23:45:00	0
0215-0037	2015-12-03 00:00:00	0
0215-0037	2015-12-03 00:15:00	0
0215-0037	2015-12-03 00:30:00	0
0215-0037	2015-12-03 00:45:00	0
0215-0037	2015-12-03 01:00:00	0
0215-0037	2015-12-03 01:15:00	0
0215-0037	2015-12-03 01:30:00	0
0215-0037	2015-12-03 01:45:00	0
0215-0037	2015-12-03 02:00:00	0
0215-0037	2015-12-03 02:15:00	0
0215-0037	2015-12-03 02:30:00	0
0215-0037	2015-12-03 02:45:00	0
0215-0037	2015-12-03 03:00:00	0
0215-0037	2015-12-03 03:15:00	0
0215-0037	2015-12-03 03:30:00	0
0215-0037	2015-12-03 03:45:00	0
0215-0037	2015-12-03 04:00:00	0
0215-0037	2015-12-03 04:15:00	0
0215-0037	2015-12-03 04:30:00	0
0215-0037	2015-12-03 04:45:00	0
0215-0037	2015-12-03 05:00:00	0
0215-0037	2015-12-03 05:15:00	0
0215-0037	2015-12-03 05:30:00	0
0215-0037	2015-12-03 05:45:00	0
0215-0037	2015-12-03 06:00:00	18
0215-0037	2015-12-03 06:15:00	25
0215-0037	2015-12-03 06:30:00	31
0215-0037	2015-12-03 06:45:00	402
0215-0037	2015-12-03 07:00:00	117
0215-0037	2015-12-03 07:15:00	261
0215-0037	2015-12-03 07:30:00	121
0215-0037	2015-12-03 07:45:00	197
0215-0037	2015-12-03 08:00:00	359
0215-0037	2015-12-03 08:15:00	201
0215-0037	2015-12-03 08:30:00	51
0215-0037	2015-12-03 08:45:00	0
0215-0037	2015-12-03 09:00:00	6
0215-0037	2015-12-03 09:15:00	442
0215-0037	2015-12-03 09:30:00	102
0215-0037	2015-12-03 09:45:00	0
0215-0037	2015-12-03 10:00:00	12
0215-0037	2015-12-03 10:15:00	0
0215-0037	2015-12-03 10:30:00	0
0215-0037	2015-12-03 10:45:00	0
0215-0037	2015-12-03 11:00:00	0
0215-0037	2015-12-03 11:15:00	0
0215-0037	2015-12-03 11:30:00	0
0215-0037	2015-12-03 11:45:00	0
0215-0037	2015-12-03 12:00:00	0
0215-0037	2015-12-03 12:15:00	0
0215-0037	2015-12-03 12:30:00	0
0215-0037	2015-12-03 12:45:00	0
0215-0037	2015-12-03 13:00:00	0
0215-0037	2015-12-03 13:15:00	0
0215-0037	2015-12-03 13:30:00	838
0215-0037	2015-12-03 13:45:00	53
0215-0037	2015-12-03 14:00:00	820
0215-0037	2015-12-03 14:15:00	0
0215-0037	2015-12-03 14:30:00	0
0215-0037	2015-12-03 14:45:00	74
0215-0037	2015-12-03 15:00:00	0
0215-0037	2015-12-03 15:15:00	28
0215-0037	2015-12-03 15:30:00	0
0215-0037	2015-12-03 15:45:00	0
0215-0037	2015-12-03 16:00:00	0
0215-0037	2015-12-03 16:15:00	0
0215-0037	2015-12-03 16:30:00	0
0215-0037	2015-12-03 16:45:00	69
0215-0037	2015-12-03 17:00:00	0
0215-0037	2015-12-03 17:15:00	7
0215-0037	2015-12-03 17:30:00	463
0215-0037	2015-12-03 17:45:00	16
0215-0037	2015-12-03 18:00:00	0
0215-0037	2015-12-03 18:15:00	408
0215-0037	2015-12-03 18:30:00	729
0215-0037	2015-12-03 18:45:00	14
0215-0037	2015-12-03 19:00:00	324
0215-0037	2015-12-03 19:15:00	95
0215-0037	2015-12-03 19:30:00	0
0215-0037	2015-12-03 19:45:00	0
0215-0037	2015-12-03 20:00:00	315
0215-0037	2015-12-03 20:15:00	134
0215-0037	2015-12-03 20:30:00	14
0215-0037	2015-12-03 20:45:00	48
0215-0037	2015-12-03 21:00:00	257
0215-0037	2015-12-03 21:15:00	31
0215-0037	2015-12-03 21:30:00	343
0215-0037	2015-12-03 21:45:00	340
0215-0037	2015-12-03 22:00:00	100
0215-0037	2015-12-03 22:15:00	111
0215-0037	2015-12-03 22:30:00	0
0215-0037	2015-12-03 22:45:00	0
0215-0037	2015-12-03 23:00:00	0
0215-0037	2015-12-03 23:15:00	0
0215-0037	2015-12-03 23:30:00	0
0215-0037	2015-12-03 23:45:00	0
0215-0037	2015-12-04 00:00:00	0
0215-0037	2015-12-04 00:15:00	0
0215-0037	2015-12-04 00:30:00	0
0215-0037	2015-12-04 00:45:00	34
0215-0037	2015-12-04 01:00:00	7
0215-0037	2015-12-04 01:15:00	0
0215-0037	2015-12-04 01:30:00	9
0215-0037	2015-12-04 01:45:00	0
0215-0037	2015-12-04 02:00:00	0
0215-0037	2015-12-04 02:15:00	0
0215-0037	2015-12-04 02:30:00	0
0215-0037	2015-12-04 02:45:00	0
0215-0037	2015-12-04 03:00:00	8
0215-0037	2015-12-04 03:15:00	0
0215-0037	2015-12-04 03:30:00	44
0215-0037	2015-12-04 03:45:00	17
0215-0037	2015-12-04 04:00:00	12
0215-0037	2015-12-04 04:15:00	0
0215-0037	2015-12-04 04:30:00	0
0215-0037	2015-12-04 04:45:00	0
0215-0037	2015-12-04 05:00:00	0
0215-0037	2015-12-04 05:15:00	0
0215-0037	2015-12-04 05:30:00	0
0215-0037	2015-12-04 05:45:00	0
0215-0037	2015-12-04 06:00:00	0
0215-0037	2015-12-04 06:15:00	45
0215-0037	2015-12-04 06:30:00	255
0215-0037	2015-12-04 06:45:00	96
0215-0037	2015-12-04 07:00:00	89
0215-0037	2015-12-04 07:15:00	198
0215-0037	2015-12-04 07:30:00	145
0215-0037	2015-12-04 07:45:00	83
0215-0037	2015-12-04 08:00:00	362
0215-0037	2015-12-04 08:15:00	194
0215-0037	2015-12-04 08:30:00	15
0215-0037	2015-12-04 08:45:00	185
0215-0037	2015-12-04 09:00:00	341
0215-0037	2015-12-04 09:15:00	110
0215-0037	2015-12-04 09:30:00	420
0215-0037	2015-12-04 09:45:00	169
0215-0037	2015-12-04 10:00:00	16
0215-0037	2015-12-04 10:15:00	0
0215-0037	2015-12-04 10:30:00	0
0215-0037	2015-12-04 10:45:00	37
0215-0037	2015-12-04 11:00:00	17
0215-0037	2015-12-04 11:15:00	13
0215-0037	2015-12-04 11:30:00	0
0215-0037	2015-12-04 11:45:00	0
0215-0037	2015-12-04 12:00:00	0
0215-0037	2015-12-04 12:15:00	0
0215-0037	2015-12-04 12:30:00	0
0215-0037	2015-12-04 12:45:00	14
0215-0037	2015-12-04 13:00:00	46
0215-0037	2015-12-04 13:15:00	22
0215-0037	2015-12-04 13:30:00	0
0215-0037	2015-12-04 13:45:00	12
0215-0037	2015-12-04 14:00:00	102
0215-0037	2015-12-04 14:15:00	0
0215-0037	2015-12-04 14:30:00	24
0215-0037	2015-12-04 14:45:00	0
0215-0037	2015-12-04 15:00:00	0
0215-0037	2015-12-04 15:15:00	30
0215-0037	2015-12-04 15:30:00	0
0215-0037	2015-12-04 15:45:00	0
0215-0037	2015-12-04 16:00:00	0
0215-0037	2015-12-04 16:15:00	0
0215-0037	2015-12-04 16:30:00	37
0215-0037	2015-12-04 16:45:00	221
0215-0037	2015-12-04 17:00:00	273
0215-0037	2015-12-04 17:15:00	79
0215-0037	2015-12-04 17:30:00	109
0215-0037	2015-12-04 17:45:00	868
0215-0037	2015-12-04 18:00:00	362
0215-0037	2015-12-04 18:15:00	181
0215-0037	2015-12-04 18:30:00	375
0215-0037	2015-12-04 18:45:00	399
0215-0037	2015-12-04 19:00:00	0
0215-0037	2015-12-04 19:15:00	138
0215-0037	2015-12-04 19:30:00	229
0215-0037	2015-12-04 19:45:00	0
0215-0037	2015-12-04 20:00:00	0
0215-0037	2015-12-04 20:15:00	5
0215-0037	2015-12-04 20:30:00	6
0215-0037	2015-12-04 20:45:00	10
0215-0037	2015-12-04 21:00:00	168
0215-0037	2015-12-04 21:15:00	129
0215-0037	2015-12-04 21:30:00	7
0215-0037	2015-12-04 21:45:00	391
0215-0037	2015-12-04 22:00:00	26
0215-0037	2015-12-04 22:15:00	0
0215-0037	2015-12-04 22:30:00	0
0215-0037	2015-12-04 22:45:00	0
0215-0037	2015-12-04 23:00:00	0
0215-0037	2015-12-04 23:15:00	0
0215-0037	2015-12-04 23:30:00	0
0215-0037	2015-12-04 23:45:00	0
0215-0037	2015-12-05 00:00:00	0
0215-0037	2015-12-05 00:15:00	0
0215-0037	2015-12-05 00:30:00	0
0215-0037	2015-12-05 00:45:00	0
0215-0037	2015-12-05 01:00:00	0
0215-0037	2015-12-05 01:15:00	0
0215-0037	2015-12-05 01:30:00	0
0215-0037	2015-12-05 01:45:00	0
0215-0037	2015-12-05 02:00:00	0
0215-0037	2015-12-05 02:15:00	0
0215-0037	2015-12-05 02:30:00	0
0215-0037	2015-12-05 02:45:00	0
0215-0037	2015-12-05 03:00:00	0
0215-0037	2015-12-05 03:15:00	0
0215-0037	2015-12-05 03:30:00	0
0215-0037	2015-12-05 03:45:00	0
0215-0037	2015-12-05 04:00:00	0
0215-0037	2015-12-05 04:15:00	0
0215-0037	2015-12-05 04:30:00	13
0215-0037	2015-12-05 04:45:00	0
0215-0037	2015-12-05 05:00:00	0
0215-0037	2015-12-05 05:15:00	19
0215-0037	2015-12-05 05:30:00	48
0215-0037	2015-12-05 05:45:00	9
0215-0037	2015-12-05 06:00:00	0
0215-0037	2015-12-05 06:15:00	0
0215-0037	2015-12-05 06:30:00	0
0215-0037	2015-12-05 06:45:00	0
0215-0037	2015-12-05 07:00:00	64
0215-0037	2015-12-05 07:15:00	46
0215-0037	2015-12-05 07:30:00	10
0215-0037	2015-12-05 07:45:00	156
0215-0037	2015-12-05 08:00:00	226
0215-0037	2015-12-05 08:15:00	237
0215-0037	2015-12-05 08:30:00	433
0215-0037	2015-12-05 08:45:00	7
0215-0037	2015-12-05 09:00:00	567
0215-0037	2015-12-05 09:15:00	704
0215-0037	2015-12-05 09:30:00	1150
0215-0037	2015-12-05 09:45:00	564
0215-0037	2015-12-05 10:00:00	826
0215-0037	2015-12-05 10:15:00	249
0215-0037	2015-12-05 10:30:00	20
0215-0037	2015-12-05 10:45:00	266
0215-0037	2015-12-05 11:00:00	708
0215-0037	2015-12-05 11:15:00	1041
0215-0037	2015-12-05 11:30:00	20
0215-0037	2015-12-05 11:45:00	168
0215-0037	2015-12-05 12:00:00	322
0215-0037	2015-12-05 12:15:00	15
0215-0037	2015-12-05 12:30:00	0
0215-0037	2015-12-05 12:45:00	7
0215-0037	2015-12-05 13:00:00	0
0215-0037	2015-12-05 13:15:00	0
0215-0037	2015-12-05 13:30:00	0
0215-0037	2015-12-05 13:45:00	0
0215-0037	2015-12-05 14:00:00	4
0215-0037	2015-12-05 14:15:00	0
0215-0037	2015-12-05 14:30:00	0
0215-0037	2015-12-05 14:45:00	50
0215-0037	2015-12-05 15:00:00	0
0215-0037	2015-12-05 15:15:00	67
0215-0037	2015-12-05 15:30:00	111
0215-0037	2015-12-05 15:45:00	331
0215-0037	2015-12-05 16:00:00	330
0215-0037	2015-12-05 16:15:00	111
0215-0037	2015-12-05 16:30:00	997
0215-0037	2015-12-05 16:45:00	345
0215-0037	2015-12-05 17:00:00	233
0215-0037	2015-12-05 17:15:00	611
0215-0037	2015-12-05 17:30:00	235
0215-0037	2015-12-05 17:45:00	331
0215-0037	2015-12-05 18:00:00	42
0215-0037	2015-12-05 18:15:00	0
0215-0037	2015-12-05 18:30:00	8
0215-0037	2015-12-05 18:45:00	9
0215-0037	2015-12-05 19:00:00	13
0215-0037	2015-12-05 19:15:00	89
0215-0037	2015-12-05 19:30:00	580
0215-0037	2015-12-05 19:45:00	370
0215-0037	2015-12-05 20:00:00	59
0215-0037	2015-12-05 20:15:00	0
0215-0037	2015-12-05 20:30:00	8
0215-0037	2015-12-05 20:45:00	39
0215-0037	2015-12-05 21:00:00	171
0215-0037	2015-12-05 21:15:00	610
0215-0037	2015-12-05 21:30:00	0
0215-0037	2015-12-05 21:45:00	311
0215-0037	2015-12-05 22:00:00	58
0215-0037	2015-12-05 22:15:00	0
0215-0037	2015-12-05 22:30:00	45
0215-0037	2015-12-05 22:45:00	87
0215-0037	2015-12-05 23:00:00	34
0215-0037	2015-12-05 23:15:00	0
0215-0037	2015-12-05 23:30:00	0
0215-0037	2015-12-05 23:45:00	0
0215-0037	2015-12-06 00:00:00	0
0215-0037	2015-12-06 00:15:00	0
0215-0037	2015-12-06 00:30:00	0
0215-0037	2015-12-06 00:45:00	0
0215-0037	2015-12-06 01:00:00	0
0215-0037	2015-12-06 01:15:00	0
0215-0037	2015-12-06 01:30:00	0
0215-0037	2015-12-06 01:45:00	0
0215-0037	2015-12-06 02:00:00	0
0215-0037	2015-12-06 02:15:00	0
0215-0037	2015-12-06 02:30:00	0
0215-0037	2015-12-06 02:45:00	0
0215-0037	2015-12-06 03:00:00	0
0215-0037	2015-12-06 03:15:00	0
0215-0037	2015-12-06 03:30:00	0
0215-0037	2015-12-06 03:45:00	0
0215-0037	2015-12-06 04:00:00	0
0215-0037	2015-12-06 04:15:00	0
0215-0037	2015-12-06 04:30:00	23
0215-0037	2015-12-06 04:45:00	0
0215-0037	2015-12-06 05:00:00	0
0215-0037	2015-12-06 05:15:00	0
0215-0037	2015-12-06 05:30:00	0
0215-0037	2015-12-06 05:45:00	0
0215-0037	2015-12-06 06:00:00	0
0215-0037	2015-12-06 06:15:00	0
0215-0037	2015-12-06 06:30:00	0
0215-0037	2015-12-06 06:45:00	9
0215-0037	2015-12-06 07:00:00	180
0215-0037	2015-12-06 07:15:00	1752
0215-0037	2015-12-06 07:30:00	2366
0215-0037	2015-12-06 07:45:00	1836
0215-0037	2015-12-06 08:00:00	522
0215-0037	2015-12-06 08:15:00	65
0215-0037	2015-12-06 08:30:00	48
0215-0037	2015-12-06 08:45:00	168
0215-0037	2015-12-06 09:00:00	445
0215-0037	2015-12-06 09:15:00	67
0215-0037	2015-12-06 09:30:00	0
0215-0037	2015-12-06 09:45:00	342
0215-0037	2015-12-06 10:00:00	86
0215-0037	2015-12-06 10:15:00	90
0215-0037	2015-12-06 10:30:00	416
0215-0037	2015-12-06 10:45:00	721
0215-0037	2015-12-06 11:00:00	159
0215-0037	2015-12-06 11:15:00	6
0215-0037	2015-12-06 11:30:00	276
0215-0037	2015-12-06 11:45:00	30
0215-0037	2015-12-06 12:00:00	0
0215-0037	2015-12-06 12:15:00	0
0215-0037	2015-12-06 12:30:00	0
0215-0037	2015-12-06 12:45:00	331
0215-0037	2015-12-06 13:00:00	4
0215-0037	2015-12-06 13:15:00	0
0215-0037	2015-12-06 13:30:00	9
0215-0037	2015-12-06 13:45:00	74
0215-0037	2015-12-06 14:00:00	14
0215-0037	2015-12-06 14:15:00	135
0215-0037	2015-12-06 14:30:00	0
0215-0037	2015-12-06 14:45:00	0
0215-0037	2015-12-06 15:00:00	0
0215-0037	2015-12-06 15:15:00	78
0215-0037	2015-12-06 15:30:00	432
0215-0037	2015-12-06 15:45:00	39
0215-0037	2015-12-06 16:00:00	318
0215-0037	2015-12-06 16:15:00	318
0215-0037	2015-12-06 16:30:00	131
0215-0037	2015-12-06 16:45:00	218
0215-0037	2015-12-06 17:00:00	84
0215-0037	2015-12-06 17:15:00	37
0215-0037	2015-12-06 17:30:00	255
0215-0037	2015-12-06 17:45:00	0
0215-0037	2015-12-06 18:00:00	61
0215-0037	2015-12-06 18:15:00	107
0215-0037	2015-12-06 18:30:00	237
0215-0037	2015-12-06 18:45:00	126
0215-0037	2015-12-06 19:00:00	65
0215-0037	2015-12-06 19:15:00	183
0215-0037	2015-12-06 19:30:00	0
0215-0037	2015-12-06 19:45:00	200
0215-0037	2015-12-06 20:00:00	18
0215-0037	2015-12-06 20:15:00	87
0215-0037	2015-12-06 20:30:00	57
0215-0037	2015-12-06 20:45:00	407
0215-0037	2015-12-06 21:00:00	53
0215-0037	2015-12-06 21:15:00	19
0215-0037	2015-12-06 21:30:00	54
0215-0037	2015-12-06 21:45:00	160
0215-0037	2015-12-06 22:00:00	0
0215-0037	2015-12-06 22:15:00	517
0215-0037	2015-12-06 22:30:00	8
0215-0037	2015-12-06 22:45:00	48
0215-0037	2015-12-06 23:00:00	34
0215-0037	2015-12-06 23:15:00	0
0215-0037	2015-12-06 23:30:00	0
0215-0037	2015-12-06 23:45:00	0
0215-0037	2015-12-07 00:00:00	0
0215-0037	2015-12-07 00:15:00	0
0215-0037	2015-12-07 00:30:00	0
0215-0037	2015-12-07 00:45:00	0
0215-0037	2015-12-07 01:00:00	0
0215-0037	2015-12-07 01:15:00	0
0215-0037	2015-12-07 01:30:00	0
0215-0037	2015-12-07 01:45:00	0
0215-0037	2015-12-07 02:00:00	0
0215-0037	2015-12-07 02:15:00	0
0215-0037	2015-12-07 02:30:00	0
0215-0037	2015-12-07 02:45:00	0
0215-0037	2015-12-07 03:00:00	0
0215-0037	2015-12-07 03:15:00	0
0215-0037	2015-12-07 03:30:00	0
0215-0037	2015-12-07 03:45:00	0
0215-0037	2015-12-07 04:00:00	0
0215-0037	2015-12-07 04:15:00	0
0215-0037	2015-12-07 04:30:00	0
0215-0037	2015-12-07 04:45:00	0
0215-0037	2015-12-07 05:00:00	0
0215-0037	2015-12-07 05:15:00	0
0215-0037	2015-12-07 05:30:00	0
0215-0037	2015-12-07 05:45:00	0
0215-0037	2015-12-07 06:00:00	32
0215-0037	2015-12-07 06:15:00	62
0215-0037	2015-12-07 06:30:00	30
0215-0037	2015-12-07 06:45:00	47
0215-0037	2015-12-07 07:00:00	0
0215-0037	2015-12-07 07:15:00	0
0215-0037	2015-12-07 07:30:00	88
0215-0037	2015-12-07 07:45:00	64
0215-0037	2015-12-07 08:00:00	194
0215-0037	2015-12-07 08:15:00	667
0215-0037	2015-12-07 08:30:00	367
0215-0037	2015-12-07 08:45:00	0
0215-0037	2015-12-07 09:00:00	216
0215-0037	2015-12-07 09:15:00	1073
0215-0037	2015-12-07 09:30:00	133
0215-0037	2015-12-07 09:45:00	173
0215-0037	2015-12-07 10:00:00	253
0215-0037	2015-12-07 10:15:00	228
0215-0037	2015-12-07 10:30:00	90
0215-0037	2015-12-07 10:45:00	0
0215-0037	2015-12-07 11:00:00	25
0215-0037	2015-12-07 11:15:00	76
0215-0037	2015-12-07 11:30:00	0
0215-0037	2015-12-07 11:45:00	465
0215-0037	2015-12-07 12:00:00	14
0215-0037	2015-12-07 12:15:00	0
0215-0037	2015-12-07 12:30:00	0
0215-0037	2015-12-07 12:45:00	8
0215-0037	2015-12-07 13:00:00	0
0215-0037	2015-12-07 13:15:00	0
0215-0037	2015-12-07 13:30:00	0
0215-0037	2015-12-07 13:45:00	83
0215-0037	2015-12-07 14:00:00	496
0215-0037	2015-12-07 14:15:00	366
0215-0037	2015-12-07 14:30:00	0
0215-0037	2015-12-07 14:45:00	207
0215-0037	2015-12-07 15:00:00	474
0215-0037	2015-12-07 15:15:00	134
0215-0037	2015-12-07 15:30:00	0
0215-0037	2015-12-07 15:45:00	0
0215-0037	2015-12-07 16:00:00	0
0215-0037	2015-12-07 16:15:00	0
0215-0037	2015-12-07 16:30:00	6
0215-0037	2015-12-07 16:45:00	0
0215-0037	2015-12-07 17:00:00	13
0215-0037	2015-12-07 17:15:00	113
0215-0037	2015-12-07 17:30:00	139
0215-0037	2015-12-07 17:45:00	9
0215-0037	2015-12-07 18:00:00	16
0215-0037	2015-12-07 18:15:00	6
0215-0037	2015-12-07 18:30:00	0
0215-0037	2015-12-07 18:45:00	588
0215-0037	2015-12-07 19:00:00	750
0215-0037	2015-12-07 19:15:00	12
0215-0037	2015-12-07 19:30:00	0
0215-0037	2015-12-07 19:45:00	642
0215-0037	2015-12-07 20:00:00	279
0215-0037	2015-12-07 20:15:00	96
0215-0037	2015-12-07 20:30:00	116
0215-0037	2015-12-07 20:45:00	27
0215-0037	2015-12-07 21:00:00	67
0215-0037	2015-12-07 21:15:00	110
0215-0037	2015-12-07 21:30:00	354
0215-0037	2015-12-07 21:45:00	18
0215-0037	2015-12-07 22:00:00	11
0215-0037	2015-12-07 22:15:00	20
0215-0037	2015-12-07 22:30:00	0
0215-0037	2015-12-07 22:45:00	0
0215-0037	2015-12-07 23:00:00	0
0215-0037	2015-12-07 23:15:00	0
0215-0037	2015-12-07 23:30:00	0
0215-0037	2015-12-07 23:45:00	0
0215-0037	2015-12-08 00:00:00	0
0215-0037	2015-12-08 00:15:00	0
0215-0037	2015-12-08 00:30:00	0
0215-0037	2015-12-08 00:45:00	0
0215-0037	2015-12-08 01:00:00	0
0215-0037	2015-12-08 01:15:00	0
0215-0037	2015-12-08 01:30:00	0
0215-0037	2015-12-08 01:45:00	0
0215-0037	2015-12-08 02:00:00	7
0215-0037	2015-12-08 02:15:00	0
0215-0037	2015-12-08 02:30:00	0
0215-0037	2015-12-08 02:45:00	0
0215-0037	2015-12-08 03:00:00	0
0215-0037	2015-12-08 03:15:00	8
0215-0037	2015-12-08 03:30:00	0
0215-0037	2015-12-08 03:45:00	0
0215-0037	2015-12-08 04:00:00	0
0215-0037	2015-12-08 04:15:00	0
0215-0037	2015-12-08 04:30:00	0
0215-0037	2015-12-08 04:45:00	0
0215-0037	2015-12-08 05:00:00	0
0215-0037	2015-12-08 05:15:00	0
0215-0037	2015-12-08 05:30:00	0
0215-0037	2015-12-08 05:45:00	0
0215-0037	2015-12-08 06:00:00	33
0215-0037	2015-12-08 06:15:00	82
0215-0037	2015-12-08 06:30:00	269
0215-0037	2015-12-08 06:45:00	545
0215-0037	2015-12-08 07:00:00	409
0215-0037	2015-12-08 07:15:00	306
0215-0037	2015-12-08 07:30:00	83
0215-0037	2015-12-08 07:45:00	124
0215-0037	2015-12-08 08:00:00	261
0215-0037	2015-12-08 08:15:00	880
0215-0037	2015-12-08 08:30:00	298
0215-0037	2015-12-08 08:45:00	429
0215-0037	2015-12-08 09:00:00	175
0215-0037	2015-12-08 09:15:00	767
0215-0037	2015-12-08 09:30:00	564
0215-0037	2015-12-08 09:45:00	0
0215-0037	2015-12-08 10:00:00	0
0215-0037	2015-12-08 10:15:00	0
0215-0037	2015-12-08 10:30:00	0
0215-0037	2015-12-08 10:45:00	9
0215-0037	2015-12-08 11:00:00	0
0215-0037	2015-12-08 11:15:00	0
0215-0037	2015-12-08 11:30:00	395
0215-0037	2015-12-08 11:45:00	434
0215-0037	2015-12-08 12:00:00	42
0215-0037	2015-12-08 12:15:00	842
0215-0037	2015-12-08 12:30:00	320
0215-0037	2015-12-08 12:45:00	19
0215-0037	2015-12-08 13:00:00	0
0215-0037	2015-12-08 13:15:00	0
0215-0037	2015-12-08 13:30:00	150
0215-0037	2015-12-08 13:45:00	221
0215-0037	2015-12-08 14:00:00	252
0215-0037	2015-12-08 14:15:00	0
0215-0037	2015-12-08 14:30:00	0
0215-0037	2015-12-08 14:45:00	146
0215-0037	2015-12-08 15:00:00	380
0215-0037	2015-12-08 15:15:00	0
0215-0037	2015-12-08 15:30:00	6
0215-0037	2015-12-08 15:45:00	0
0215-0037	2015-12-08 16:00:00	69
0215-0037	2015-12-08 16:15:00	53
0215-0037	2015-12-08 16:30:00	0
0215-0037	2015-12-08 16:45:00	0
0215-0037	2015-12-08 17:00:00	8
0215-0037	2015-12-08 17:15:00	347
0215-0037	2015-12-08 17:30:00	5
0215-0037	2015-12-08 17:45:00	0
0215-0037	2015-12-08 18:00:00	21
0215-0037	2015-12-08 18:15:00	0
0215-0037	2015-12-08 18:30:00	0
0215-0037	2015-12-08 18:45:00	163
0215-0037	2015-12-08 19:00:00	1211
0215-0037	2015-12-08 19:15:00	175
0215-0037	2015-12-08 19:30:00	0
0215-0037	2015-12-08 19:45:00	652
0215-0037	2015-12-08 20:00:00	0
0215-0037	2015-12-08 20:15:00	0
0215-0037	2015-12-08 20:30:00	0
0215-0037	2015-12-08 20:45:00	0
0215-0037	2015-12-08 21:00:00	0
0215-0037	2015-12-08 21:15:00	0
0215-0037	2015-12-08 21:30:00	0
0215-0037	2015-12-08 21:45:00	0
0215-0037	2015-12-08 22:00:00	0
0215-0037	2015-12-08 22:15:00	0
0215-0037	2015-12-08 22:30:00	0
0215-0037	2015-12-08 22:45:00	0
0215-0037	2015-12-08 23:00:00	0
0215-0037	2015-12-08 23:15:00	0
0215-0037	2015-12-08 23:30:00	0
0215-0037	2015-12-08 23:45:00	0
0215-0037	2015-12-09 00:00:00	0
0215-0037	2015-12-09 00:15:00	0
0215-0037	2015-12-09 00:30:00	0
0215-0037	2015-12-09 00:45:00	0
0215-0037	2015-12-09 01:00:00	0
0215-0037	2015-12-09 01:15:00	0
0215-0037	2015-12-09 01:30:00	0
0215-0037	2015-12-09 01:45:00	0
0215-0037	2015-12-09 02:00:00	0
0215-0037	2015-12-09 02:15:00	0
0215-0037	2015-12-09 02:30:00	0
0215-0037	2015-12-09 02:45:00	0
0215-0037	2015-12-09 03:00:00	0
0215-0037	2015-12-09 03:15:00	0
0215-0037	2015-12-09 03:30:00	0
0215-0037	2015-12-09 03:45:00	0
0215-0037	2015-12-09 04:00:00	0
0215-0037	2015-12-09 04:15:00	0
0215-0037	2015-12-09 04:30:00	0
0215-0037	2015-12-09 04:45:00	0
0215-0037	2015-12-09 05:00:00	0
0215-0037	2015-12-09 05:15:00	0
0215-0037	2015-12-09 05:30:00	0
0215-0037	2015-12-09 05:45:00	0
0215-0037	2015-12-09 06:00:00	0
0215-0037	2015-12-09 06:15:00	0
0215-0037	2015-12-09 06:30:00	0
0215-0037	2015-12-09 06:45:00	0
0215-0037	2015-12-09 07:00:00	0
0215-0037	2015-12-09 07:15:00	8
0215-0037	2015-12-09 07:30:00	0
0215-0037	2015-12-09 07:45:00	0
0215-0037	2015-12-09 08:00:00	251
0215-0037	2015-12-09 08:15:00	563
0215-0037	2015-12-09 08:30:00	97
0215-0037	2015-12-09 08:45:00	150
0215-0037	2015-12-09 09:00:00	900
0215-0037	2015-12-09 09:15:00	216
0215-0037	2015-12-09 09:30:00	352
0215-0037	2015-12-09 09:45:00	240
0215-0037	2015-12-09 10:00:00	0
0215-0037	2015-12-09 10:15:00	0
0215-0037	2015-12-09 10:30:00	0
0215-0037	2015-12-09 10:45:00	0
0215-0037	2015-12-09 11:00:00	0
0215-0037	2015-12-09 11:15:00	0
0215-0037	2015-12-09 11:30:00	0
0215-0037	2015-12-09 11:45:00	0
0215-0037	2015-12-09 12:00:00	0
0215-0037	2015-12-09 12:15:00	0
0215-0037	2015-12-09 12:30:00	0
0215-0037	2015-12-09 12:45:00	0
0215-0037	2015-12-09 13:00:00	0
0215-0037	2015-12-09 13:15:00	0
0215-0037	2015-12-09 13:30:00	0
0215-0037	2015-12-09 13:45:00	0
0215-0037	2015-12-09 14:00:00	0
0215-0037	2015-12-09 14:15:00	0
0215-0037	2015-12-09 14:30:00	0
0215-0037	2015-12-09 14:45:00	0
0215-0037	2015-12-09 15:00:00	0
0215-0037	2015-12-09 15:15:00	0
0215-0037	2015-12-09 15:30:00	0
0215-0037	2015-12-09 15:45:00	0
0215-0037	2015-12-09 16:00:00	0
0215-0037	2015-12-09 16:15:00	0
0215-0037	2015-12-09 16:30:00	0
0215-0037	2015-12-09 16:45:00	0
0215-0037	2015-12-09 17:00:00	0
0215-0037	2015-12-09 17:15:00	0
0215-0037	2015-12-09 17:30:00	0
0215-0037	2015-12-09 17:45:00	0
0215-0037	2015-12-09 18:00:00	0
0215-0037	2015-12-09 18:15:00	0
0215-0037	2015-12-09 18:30:00	0
0215-0037	2015-12-09 18:45:00	0
0215-0037	2015-12-09 19:00:00	0
0215-0037	2015-12-09 19:15:00	0
0215-0037	2015-12-09 19:30:00	0
0215-0037	2015-12-09 19:45:00	0
0215-0037	2015-12-09 20:00:00	0
0215-0037	2015-12-09 20:15:00	0
0215-0037	2015-12-09 20:30:00	0
0215-0037	2015-12-09 20:45:00	0
0215-0037	2015-12-09 21:00:00	0
0215-0037	2015-12-09 21:15:00	0
0215-0037	2015-12-09 21:30:00	0
0215-0037	2015-12-09 21:45:00	0
0215-0037	2015-12-09 22:00:00	0
0215-0037	2015-12-09 22:15:00	0
0215-0037	2015-12-09 22:30:00	0
0215-0037	2015-12-09 22:45:00	0
0215-0037	2015-12-09 23:00:00	0
0215-0037	2015-12-09 23:15:00	0
0215-0037	2015-12-09 23:30:00	0
0215-0037	2015-12-09 23:45:00	0
