## Supplementary Data 2 for "Digital phenotyping by consumer wearables identifies sleep-associated markers of cardiovascular disease risk and biological aging": ActivityTable_0215-0045-NHC.tsv

0215-0045	2015-12-23 00:00:00	0
0215-0045	2015-12-23 00:15:00	0
0215-0045	2015-12-23 00:30:00	0
0215-0045	2015-12-23 00:45:00	0
0215-0045	2015-12-23 01:00:00	0
0215-0045	2015-12-23 01:15:00	0
0215-0045	2015-12-23 01:30:00	0
0215-0045	2015-12-23 01:45:00	0
0215-0045	2015-12-23 02:00:00	0
0215-0045	2015-12-23 02:15:00	0
0215-0045	2015-12-23 02:30:00	0
0215-0045	2015-12-23 02:45:00	0
0215-0045	2015-12-23 03:00:00	0
0215-0045	2015-12-23 03:15:00	0
0215-0045	2015-12-23 03:30:00	0
0215-0045	2015-12-23 03:45:00	0
0215-0045	2015-12-23 04:00:00	0
0215-0045	2015-12-23 04:15:00	0
0215-0045	2015-12-23 04:30:00	0
0215-0045	2015-12-23 04:45:00	0
0215-0045	2015-12-23 05:00:00	0
0215-0045	2015-12-23 05:15:00	0
0215-0045	2015-12-23 05:30:00	0
0215-0045	2015-12-23 05:45:00	0
0215-0045	2015-12-23 06:00:00	0
0215-0045	2015-12-23 06:15:00	0
0215-0045	2015-12-23 06:30:00	0
0215-0045	2015-12-23 06:45:00	0
0215-0045	2015-12-23 07:00:00	0
0215-0045	2015-12-23 07:15:00	0
0215-0045	2015-12-23 07:30:00	0
0215-0045	2015-12-23 07:45:00	0
0215-0045	2015-12-23 08:00:00	0
0215-0045	2015-12-23 08:15:00	0
0215-0045	2015-12-23 08:30:00	0
0215-0045	2015-12-23 08:45:00	0
0215-0045	2015-12-23 09:00:00	0
0215-0045	2015-12-23 09:15:00	0
0215-0045	2015-12-23 09:30:00	0
0215-0045	2015-12-23 09:45:00	0
0215-0045	2015-12-23 10:00:00	0
0215-0045	2015-12-23 10:15:00	0
0215-0045	2015-12-23 10:30:00	0
0215-0045	2015-12-23 10:45:00	0
0215-0045	2015-12-23 11:00:00	0
0215-0045	2015-12-23 11:15:00	0
0215-0045	2015-12-23 11:30:00	0
0215-0045	2015-12-23 11:45:00	0
0215-0045	2015-12-23 12:00:00	0
0215-0045	2015-12-23 12:15:00	0
0215-0045	2015-12-23 12:30:00	0
0215-0045	2015-12-23 12:45:00	0
0215-0045	2015-12-23 13:00:00	0
0215-0045	2015-12-23 13:15:00	0
0215-0045	2015-12-23 13:30:00	0
0215-0045	2015-12-23 13:45:00	0
0215-0045	2015-12-23 14:00:00	0
0215-0045	2015-12-23 14:15:00	0
0215-0045	2015-12-23 14:30:00	0
0215-0045	2015-12-23 14:45:00	0
0215-0045	2015-12-23 15:00:00	0
0215-0045	2015-12-23 15:15:00	0
0215-0045	2015-12-23 15:30:00	0
0215-0045	2015-12-23 15:45:00	0
0215-0045	2015-12-23 16:00:00	0
0215-0045	2015-12-23 16:15:00	0
0215-0045	2015-12-23 16:30:00	0
0215-0045	2015-12-23 16:45:00	39
0215-0045	2015-12-23 17:00:00	0
0215-0045	2015-12-23 17:15:00	0
0215-0045	2015-12-23 17:30:00	0
0215-0045	2015-12-23 17:45:00	0
0215-0045	2015-12-23 18:00:00	67
0215-0045	2015-12-23 18:15:00	0
0215-0045	2015-12-23 18:30:00	0
0215-0045	2015-12-23 18:45:00	0
0215-0045	2015-12-23 19:00:00	26
0215-0045	2015-12-23 19:15:00	14
0215-0045	2015-12-23 19:30:00	424
0215-0045	2015-12-23 19:45:00	379
0215-0045	2015-12-23 20:00:00	13
0215-0045	2015-12-23 20:15:00	34
0215-0045	2015-12-23 20:30:00	36
0215-0045	2015-12-23 20:45:00	0
0215-0045	2015-12-23 21:00:00	387
0215-0045	2015-12-23 21:15:00	4
0215-0045	2015-12-23 21:30:00	90
0215-0045	2015-12-23 21:45:00	1092
0215-0045	2015-12-23 22:00:00	150
0215-0045	2015-12-23 22:15:00	0
0215-0045	2015-12-23 22:30:00	0
0215-0045	2015-12-23 22:45:00	0
0215-0045	2015-12-23 23:00:00	0
0215-0045	2015-12-23 23:15:00	0
0215-0045	2015-12-23 23:30:00	0
0215-0045	2015-12-23 23:45:00	0
0215-0045	2015-12-24 00:00:00	0
0215-0045	2015-12-24 00:15:00	0
0215-0045	2015-12-24 00:30:00	0
0215-0045	2015-12-24 00:45:00	0
0215-0045	2015-12-24 01:00:00	0
0215-0045	2015-12-24 01:15:00	15
0215-0045	2015-12-24 01:30:00	64
0215-0045	2015-12-24 01:45:00	155
0215-0045	2015-12-24 02:00:00	21
0215-0045	2015-12-24 02:15:00	0
0215-0045	2015-12-24 02:30:00	0
0215-0045	2015-12-24 02:45:00	0
0215-0045	2015-12-24 03:00:00	0
0215-0045	2015-12-24 03:15:00	0
0215-0045	2015-12-24 03:30:00	0
0215-0045	2015-12-24 03:45:00	0
0215-0045	2015-12-24 04:00:00	0
0215-0045	2015-12-24 04:15:00	0
0215-0045	2015-12-24 04:30:00	0
0215-0045	2015-12-24 04:45:00	0
0215-0045	2015-12-24 05:00:00	0
0215-0045	2015-12-24 05:15:00	0
0215-0045	2015-12-24 05:30:00	0
0215-0045	2015-12-24 05:45:00	0
0215-0045	2015-12-24 06:00:00	0
0215-0045	2015-12-24 06:15:00	0
0215-0045	2015-12-24 06:30:00	0
0215-0045	2015-12-24 06:45:00	9
0215-0045	2015-12-24 07:00:00	24
0215-0045	2015-12-24 07:15:00	232
0215-0045	2015-12-24 07:30:00	515
0215-0045	2015-12-24 07:45:00	106
0215-0045	2015-12-24 08:00:00	1112
0215-0045	2015-12-24 08:15:00	484
0215-0045	2015-12-24 08:30:00	236
0215-0045	2015-12-24 08:45:00	508
0215-0045	2015-12-24 09:00:00	340
0215-0045	2015-12-24 09:15:00	401
0215-0045	2015-12-24 09:30:00	68
0215-0045	2015-12-24 09:45:00	257
0215-0045	2015-12-24 10:00:00	155
0215-0045	2015-12-24 10:15:00	238
0215-0045	2015-12-24 10:30:00	248
0215-0045	2015-12-24 10:45:00	64
0215-0045	2015-12-24 11:00:00	193
0215-0045	2015-12-24 11:15:00	100
0215-0045	2015-12-24 11:30:00	166
0215-0045	2015-12-24 11:45:00	157
0215-0045	2015-12-24 12:00:00	135
0215-0045	2015-12-24 12:15:00	167
0215-0045	2015-12-24 12:30:00	8
0215-0045	2015-12-24 12:45:00	639
0215-0045	2015-12-24 13:00:00	1004
0215-0045	2015-12-24 13:15:00	876
0215-0045	2015-12-24 13:30:00	536
0215-0045	2015-12-24 13:45:00	145
0215-0045	2015-12-24 14:00:00	198
0215-0045	2015-12-24 14:15:00	164
0215-0045	2015-12-24 14:30:00	120
0215-0045	2015-12-24 14:45:00	106
0215-0045	2015-12-24 15:00:00	25
0215-0045	2015-12-24 15:15:00	268
0215-0045	2015-12-24 15:30:00	26
0215-0045	2015-12-24 15:45:00	133
0215-0045	2015-12-24 16:00:00	11
0215-0045	2015-12-24 16:15:00	333
0215-0045	2015-12-24 16:30:00	756
0215-0045	2015-12-24 16:45:00	381
0215-0045	2015-12-24 17:00:00	12
0215-0045	2015-12-24 17:15:00	0
0215-0045	2015-12-24 17:30:00	206
0215-0045	2015-12-24 17:45:00	208
0215-0045	2015-12-24 18:00:00	9
0215-0045	2015-12-24 18:15:00	96
0215-0045	2015-12-24 18:30:00	218
0215-0045	2015-12-24 18:45:00	337
0215-0045	2015-12-24 19:00:00	196
0215-0045	2015-12-24 19:15:00	132
0215-0045	2015-12-24 19:30:00	0
0215-0045	2015-12-24 19:45:00	299
0215-0045	2015-12-24 20:00:00	121
0215-0045	2015-12-24 20:15:00	149
0215-0045	2015-12-24 20:30:00	75
0215-0045	2015-12-24 20:45:00	489
0215-0045	2015-12-24 21:00:00	142
0215-0045	2015-12-24 21:15:00	296
0215-0045	2015-12-24 21:30:00	417
0215-0045	2015-12-24 21:45:00	525
0215-0045	2015-12-24 22:00:00	72
0215-0045	2015-12-24 22:15:00	305
0215-0045	2015-12-24 22:30:00	266
0215-0045	2015-12-24 22:45:00	166
0215-0045	2015-12-24 23:00:00	280
0215-0045	2015-12-24 23:15:00	175
0215-0045	2015-12-24 23:30:00	48
0215-0045	2015-12-24 23:45:00	288
0215-0045	2015-12-25 00:00:00	118
0215-0045	2015-12-25 00:15:00	121
0215-0045	2015-12-25 00:30:00	93
0215-0045	2015-12-25 00:45:00	512
0215-0045	2015-12-25 01:00:00	464
0215-0045	2015-12-25 01:15:00	643
0215-0045	2015-12-25 01:30:00	263
0215-0045	2015-12-25 01:45:00	255
0215-0045	2015-12-25 02:00:00	96
0215-0045	2015-12-25 02:15:00	376
0215-0045	2015-12-25 02:30:00	443
0215-0045	2015-12-25 02:45:00	406
0215-0045	2015-12-25 03:00:00	343
0215-0045	2015-12-25 03:15:00	242
0215-0045	2015-12-25 03:30:00	250
0215-0045	2015-12-25 03:45:00	511
0215-0045	2015-12-25 04:00:00	245
0215-0045	2015-12-25 04:15:00	521
0215-0045	2015-12-25 04:30:00	1098
0215-0045	2015-12-25 04:45:00	525
0215-0045	2015-12-25 05:00:00	1003
0215-0045	2015-12-25 05:15:00	481
0215-0045	2015-12-25 05:30:00	570
0215-0045	2015-12-25 05:45:00	196
0215-0045	2015-12-25 06:00:00	90
0215-0045	2015-12-25 06:15:00	35
0215-0045	2015-12-25 06:30:00	192
0215-0045	2015-12-25 06:45:00	180
0215-0045	2015-12-25 07:00:00	360
0215-0045	2015-12-25 07:15:00	529
0215-0045	2015-12-25 07:30:00	18
0215-0045	2015-12-25 07:45:00	171
0215-0045	2015-12-25 08:00:00	162
0215-0045	2015-12-25 08:15:00	320
0215-0045	2015-12-25 08:30:00	0
0215-0045	2015-12-25 08:45:00	135
0215-0045	2015-12-25 09:00:00	212
0215-0045	2015-12-25 09:15:00	244
0215-0045	2015-12-25 09:30:00	123
0215-0045	2015-12-25 09:45:00	26
0215-0045	2015-12-25 10:00:00	333
0215-0045	2015-12-25 10:15:00	343
0215-0045	2015-12-25 10:30:00	728
0215-0045	2015-12-25 10:45:00	262
0215-0045	2015-12-25 11:00:00	276
0215-0045	2015-12-25 11:15:00	367
0215-0045	2015-12-25 11:30:00	393
0215-0045	2015-12-25 11:45:00	623
0215-0045	2015-12-25 12:00:00	403
0215-0045	2015-12-25 12:15:00	199
0215-0045	2015-12-25 12:30:00	230
0215-0045	2015-12-25 12:45:00	419
0215-0045	2015-12-25 13:00:00	71
0215-0045	2015-12-25 13:15:00	185
0215-0045	2015-12-25 13:30:00	155
0215-0045	2015-12-25 13:45:00	70
0215-0045	2015-12-25 14:00:00	33
0215-0045	2015-12-25 14:15:00	38
0215-0045	2015-12-25 14:30:00	167
0215-0045	2015-12-25 14:45:00	334
0215-0045	2015-12-25 15:00:00	525
0215-0045	2015-12-25 15:15:00	301
0215-0045	2015-12-25 15:30:00	340
0215-0045	2015-12-25 15:45:00	147
0215-0045	2015-12-25 16:00:00	452
0215-0045	2015-12-25 16:15:00	79
0215-0045	2015-12-25 16:30:00	595
0215-0045	2015-12-25 16:45:00	682
0215-0045	2015-12-25 17:00:00	612
0215-0045	2015-12-25 17:15:00	194
0215-0045	2015-12-25 17:30:00	154
0215-0045	2015-12-25 17:45:00	235
0215-0045	2015-12-25 18:00:00	161
0215-0045	2015-12-25 18:15:00	0
0215-0045	2015-12-25 18:30:00	141
0215-0045	2015-12-25 18:45:00	158
0215-0045	2015-12-25 19:00:00	85
0215-0045	2015-12-25 19:15:00	55
0215-0045	2015-12-25 19:30:00	18
0215-0045	2015-12-25 19:45:00	232
0215-0045	2015-12-25 20:00:00	35
0215-0045	2015-12-25 20:15:00	131
0215-0045	2015-12-25 20:30:00	0
0215-0045	2015-12-25 20:45:00	0
0215-0045	2015-12-25 21:00:00	51
0215-0045	2015-12-25 21:15:00	137
0215-0045	2015-12-25 21:30:00	27
0215-0045	2015-12-25 21:45:00	5
0215-0045	2015-12-25 22:00:00	0
0215-0045	2015-12-25 22:15:00	10
0215-0045	2015-12-25 22:30:00	0
0215-0045	2015-12-25 22:45:00	0
0215-0045	2015-12-25 23:00:00	0
0215-0045	2015-12-25 23:15:00	0
0215-0045	2015-12-25 23:30:00	0
0215-0045	2015-12-25 23:45:00	0
0215-0045	2015-12-26 00:00:00	0
0215-0045	2015-12-26 00:15:00	0
0215-0045	2015-12-26 00:30:00	0
0215-0045	2015-12-26 00:45:00	0
0215-0045	2015-12-26 01:00:00	0
0215-0045	2015-12-26 01:15:00	0
0215-0045	2015-12-26 01:30:00	0
0215-0045	2015-12-26 01:45:00	0
0215-0045	2015-12-26 02:00:00	12
0215-0045	2015-12-26 02:15:00	0
0215-0045	2015-12-26 02:30:00	0
0215-0045	2015-12-26 02:45:00	0
0215-0045	2015-12-26 03:00:00	0
0215-0045	2015-12-26 03:15:00	0
0215-0045	2015-12-26 03:30:00	0
0215-0045	2015-12-26 03:45:00	0
0215-0045	2015-12-26 04:00:00	0
0215-0045	2015-12-26 04:15:00	8
0215-0045	2015-12-26 04:30:00	36
0215-0045	2015-12-26 04:45:00	126
0215-0045	2015-12-26 05:00:00	0
0215-0045	2015-12-26 05:15:00	22
0215-0045	2015-12-26 05:30:00	0
0215-0045	2015-12-26 05:45:00	0
0215-0045	2015-12-26 06:00:00	63
0215-0045	2015-12-26 06:15:00	125
0215-0045	2015-12-26 06:30:00	0
0215-0045	2015-12-26 06:45:00	9
0215-0045	2015-12-26 07:00:00	0
0215-0045	2015-12-26 07:15:00	0
0215-0045	2015-12-26 07:30:00	0
0215-0045	2015-12-26 07:45:00	0
0215-0045	2015-12-26 08:00:00	0
0215-0045	2015-12-26 08:15:00	5
0215-0045	2015-12-26 08:30:00	108
0215-0045	2015-12-26 08:45:00	68
0215-0045	2015-12-26 09:00:00	0
0215-0045	2015-12-26 09:15:00	0
0215-0045	2015-12-26 09:30:00	0
0215-0045	2015-12-26 09:45:00	0
0215-0045	2015-12-26 10:00:00	0
0215-0045	2015-12-26 10:15:00	0
0215-0045	2015-12-26 10:30:00	195
0215-0045	2015-12-26 10:45:00	79
0215-0045	2015-12-26 11:00:00	157
0215-0045	2015-12-26 11:15:00	314
0215-0045	2015-12-26 11:30:00	27
0215-0045	2015-12-26 11:45:00	514
0215-0045	2015-12-26 12:00:00	710
0215-0045	2015-12-26 12:15:00	613
0215-0045	2015-12-26 12:30:00	22
0215-0045	2015-12-26 12:45:00	184
0215-0045	2015-12-26 13:00:00	154
0215-0045	2015-12-26 13:15:00	552
0215-0045	2015-12-26 13:30:00	303
0215-0045	2015-12-26 13:45:00	174
0215-0045	2015-12-26 14:00:00	194
0215-0045	2015-12-26 14:15:00	191
0215-0045	2015-12-26 14:30:00	434
0215-0045	2015-12-26 14:45:00	307
0215-0045	2015-12-26 15:00:00	535
0215-0045	2015-12-26 15:15:00	635
0215-0045	2015-12-26 15:30:00	142
0215-0045	2015-12-26 15:45:00	442
0215-0045	2015-12-26 16:00:00	501
0215-0045	2015-12-26 16:15:00	30
0215-0045	2015-12-26 16:30:00	0
0215-0045	2015-12-26 16:45:00	0
0215-0045	2015-12-26 17:00:00	0
0215-0045	2015-12-26 17:15:00	0
0215-0045	2015-12-26 17:30:00	0
0215-0045	2015-12-26 17:45:00	0
0215-0045	2015-12-26 18:00:00	0
0215-0045	2015-12-26 18:15:00	0
0215-0045	2015-12-26 18:30:00	0
0215-0045	2015-12-26 18:45:00	59
0215-0045	2015-12-26 19:00:00	138
0215-0045	2015-12-26 19:15:00	431
0215-0045	2015-12-26 19:30:00	342
0215-0045	2015-12-26 19:45:00	336
0215-0045	2015-12-26 20:00:00	29
0215-0045	2015-12-26 20:15:00	61
0215-0045	2015-12-26 20:30:00	4
0215-0045	2015-12-26 20:45:00	22
0215-0045	2015-12-26 21:00:00	115
0215-0045	2015-12-26 21:15:00	577
0215-0045	2015-12-26 21:30:00	129
0215-0045	2015-12-26 21:45:00	295
0215-0045	2015-12-26 22:00:00	0
0215-0045	2015-12-26 22:15:00	183
0215-0045	2015-12-26 22:30:00	414
0215-0045	2015-12-26 22:45:00	284
0215-0045	2015-12-26 23:00:00	6
0215-0045	2015-12-26 23:15:00	23
0215-0045	2015-12-26 23:30:00	92
0215-0045	2015-12-26 23:45:00	167
0215-0045	2015-12-27 00:00:00	49
0215-0045	2015-12-27 00:15:00	30
0215-0045	2015-12-27 00:30:00	0
0215-0045	2015-12-27 00:45:00	88
0215-0045	2015-12-27 01:00:00	64
0215-0045	2015-12-27 01:15:00	128
0215-0045	2015-12-27 01:30:00	200
0215-0045	2015-12-27 01:45:00	174
0215-0045	2015-12-27 02:00:00	231
0215-0045	2015-12-27 02:15:00	47
0215-0045	2015-12-27 02:30:00	23
0215-0045	2015-12-27 02:45:00	60
0215-0045	2015-12-27 03:00:00	3
0215-0045	2015-12-27 03:15:00	0
0215-0045	2015-12-27 03:30:00	0
0215-0045	2015-12-27 03:45:00	0
0215-0045	2015-12-27 04:00:00	0
0215-0045	2015-12-27 04:15:00	0
0215-0045	2015-12-27 04:30:00	0
0215-0045	2015-12-27 04:45:00	0
0215-0045	2015-12-27 05:00:00	0
0215-0045	2015-12-27 05:15:00	0
0215-0045	2015-12-27 05:30:00	0
0215-0045	2015-12-27 05:45:00	0
0215-0045	2015-12-27 06:00:00	0
0215-0045	2015-12-27 06:15:00	0
0215-0045	2015-12-27 06:30:00	0
0215-0045	2015-12-27 06:45:00	0
0215-0045	2015-12-27 07:00:00	0
0215-0045	2015-12-27 07:15:00	0
0215-0045	2015-12-27 07:30:00	9
0215-0045	2015-12-27 07:45:00	0
0215-0045	2015-12-27 08:00:00	78
0215-0045	2015-12-27 08:15:00	50
0215-0045	2015-12-27 08:30:00	0
0215-0045	2015-12-27 08:45:00	0
0215-0045	2015-12-27 09:00:00	0
0215-0045	2015-12-27 09:15:00	0
0215-0045	2015-12-27 09:30:00	0
0215-0045	2015-12-27 09:45:00	7
0215-0045	2015-12-27 10:00:00	0
0215-0045	2015-12-27 10:15:00	0
0215-0045	2015-12-27 10:30:00	0
0215-0045	2015-12-27 10:45:00	251
0215-0045	2015-12-27 11:00:00	89
0215-0045	2015-12-27 11:15:00	234
0215-0045	2015-12-27 11:30:00	105
0215-0045	2015-12-27 11:45:00	356
0215-0045	2015-12-27 12:00:00	515
0215-0045	2015-12-27 12:15:00	319
0215-0045	2015-12-27 12:30:00	63
0215-0045	2015-12-27 12:45:00	329
0215-0045	2015-12-27 13:00:00	519
0215-0045	2015-12-27 13:15:00	509
0215-0045	2015-12-27 13:30:00	11
0215-0045	2015-12-27 13:45:00	29
0215-0045	2015-12-27 14:00:00	8
0215-0045	2015-12-27 14:15:00	31
0215-0045	2015-12-27 14:30:00	141
0215-0045	2015-12-27 14:45:00	373
0215-0045	2015-12-27 15:00:00	138
0215-0045	2015-12-27 15:15:00	41
0215-0045	2015-12-27 15:30:00	940
0215-0045	2015-12-27 15:45:00	91
0215-0045	2015-12-27 16:00:00	58
0215-0045	2015-12-27 16:15:00	376
0215-0045	2015-12-27 16:30:00	56
0215-0045	2015-12-27 16:45:00	979
0215-0045	2015-12-27 17:00:00	112
0215-0045	2015-12-27 17:15:00	593
0215-0045	2015-12-27 17:30:00	489
0215-0045	2015-12-27 17:45:00	503
0215-0045	2015-12-27 18:00:00	434
0215-0045	2015-12-27 18:15:00	394
0215-0045	2015-12-27 18:30:00	646
0215-0045	2015-12-27 18:45:00	274
0215-0045	2015-12-27 19:00:00	926
0215-0045	2015-12-27 19:15:00	830
0215-0045	2015-12-27 19:30:00	223
0215-0045	2015-12-27 19:45:00	94
0215-0045	2015-12-27 20:00:00	42
0215-0045	2015-12-27 20:15:00	10
0215-0045	2015-12-27 20:30:00	0
0215-0045	2015-12-27 20:45:00	7
0215-0045	2015-12-27 21:00:00	0
0215-0045	2015-12-27 21:15:00	0
0215-0045	2015-12-27 21:30:00	260
0215-0045	2015-12-27 21:45:00	406
0215-0045	2015-12-27 22:00:00	7
0215-0045	2015-12-27 22:15:00	58
0215-0045	2015-12-27 22:30:00	27
0215-0045	2015-12-27 22:45:00	18
0215-0045	2015-12-27 23:00:00	0
0215-0045	2015-12-27 23:15:00	9
0215-0045	2015-12-27 23:30:00	0
0215-0045	2015-12-27 23:45:00	8
0215-0045	2015-12-28 00:00:00	319
0215-0045	2015-12-28 00:15:00	381
0215-0045	2015-12-28 00:30:00	123
0215-0045	2015-12-28 00:45:00	140
0215-0045	2015-12-28 01:00:00	142
0215-0045	2015-12-28 01:15:00	245
0215-0045	2015-12-28 01:30:00	438
0215-0045	2015-12-28 01:45:00	676
0215-0045	2015-12-28 02:00:00	170
0215-0045	2015-12-28 02:15:00	183
0215-0045	2015-12-28 02:30:00	238
0215-0045	2015-12-28 02:45:00	21
0215-0045	2015-12-28 03:00:00	61
0215-0045	2015-12-28 03:15:00	10
0215-0045	2015-12-28 03:30:00	57
0215-0045	2015-12-28 03:45:00	0
0215-0045	2015-12-28 04:00:00	0
0215-0045	2015-12-28 04:15:00	0
0215-0045	2015-12-28 04:30:00	0
0215-0045	2015-12-28 04:45:00	0
0215-0045	2015-12-28 05:00:00	0
0215-0045	2015-12-28 05:15:00	0
0215-0045	2015-12-28 05:30:00	0
0215-0045	2015-12-28 05:45:00	0
0215-0045	2015-12-28 06:00:00	0
0215-0045	2015-12-28 06:15:00	0
0215-0045	2015-12-28 06:30:00	0
0215-0045	2015-12-28 06:45:00	0
0215-0045	2015-12-28 07:00:00	0
0215-0045	2015-12-28 07:15:00	101
0215-0045	2015-12-28 07:30:00	74
0215-0045	2015-12-28 07:45:00	82
0215-0045	2015-12-28 08:00:00	180
0215-0045	2015-12-28 08:15:00	1253
0215-0045	2015-12-28 08:30:00	362
0215-0045	2015-12-28 08:45:00	295
0215-0045	2015-12-28 09:00:00	54
0215-0045	2015-12-28 09:15:00	0
0215-0045	2015-12-28 09:30:00	0
0215-0045	2015-12-28 09:45:00	213
0215-0045	2015-12-28 10:00:00	431
0215-0045	2015-12-28 10:15:00	152
0215-0045	2015-12-28 10:30:00	134
0215-0045	2015-12-28 10:45:00	294
0215-0045	2015-12-28 11:00:00	11
0215-0045	2015-12-28 11:15:00	0
0215-0045	2015-12-28 11:30:00	0
0215-0045	2015-12-28 11:45:00	0
0215-0045	2015-12-28 12:00:00	0
0215-0045	2015-12-28 12:15:00	0
0215-0045	2015-12-28 12:30:00	0
0215-0045	2015-12-28 12:45:00	0
0215-0045	2015-12-28 13:00:00	0
0215-0045	2015-12-28 13:15:00	0
0215-0045	2015-12-28 13:30:00	0
0215-0045	2015-12-28 13:45:00	0
0215-0045	2015-12-28 14:00:00	0
0215-0045	2015-12-28 14:15:00	0
0215-0045	2015-12-28 14:30:00	0
0215-0045	2015-12-28 14:45:00	0
0215-0045	2015-12-28 15:00:00	0
0215-0045	2015-12-28 15:15:00	0
0215-0045	2015-12-28 15:30:00	0
0215-0045	2015-12-28 15:45:00	0
0215-0045	2015-12-28 16:00:00	0
0215-0045	2015-12-28 16:15:00	0
0215-0045	2015-12-28 16:30:00	0
0215-0045	2015-12-28 16:45:00	0
0215-0045	2015-12-28 17:00:00	0
0215-0045	2015-12-28 17:15:00	0
0215-0045	2015-12-28 17:30:00	0
0215-0045	2015-12-28 17:45:00	0
0215-0045	2015-12-28 18:00:00	0
0215-0045	2015-12-28 18:15:00	0
0215-0045	2015-12-28 18:30:00	0
0215-0045	2015-12-28 18:45:00	0
0215-0045	2015-12-28 19:00:00	0
0215-0045	2015-12-28 19:15:00	0
0215-0045	2015-12-28 19:30:00	0
0215-0045	2015-12-28 19:45:00	0
0215-0045	2015-12-28 20:00:00	0
0215-0045	2015-12-28 20:15:00	0
0215-0045	2015-12-28 20:30:00	0
0215-0045	2015-12-28 20:45:00	0
0215-0045	2015-12-28 21:00:00	0
0215-0045	2015-12-28 21:15:00	0
0215-0045	2015-12-28 21:30:00	0
0215-0045	2015-12-28 21:45:00	0
0215-0045	2015-12-28 22:00:00	0
0215-0045	2015-12-28 22:15:00	0
0215-0045	2015-12-28 22:30:00	0
0215-0045	2015-12-28 22:45:00	0
0215-0045	2015-12-28 23:00:00	0
0215-0045	2015-12-28 23:15:00	0
0215-0045	2015-12-28 23:30:00	0
0215-0045	2015-12-28 23:45:00	0
