## Supplementary Data 2 for "Digital phenotyping by consumer wearables identifies sleep-associated markers of cardiovascular disease risk and biological aging": ActivityTable_0216-0002-NHC.tsv

0216-0002	2016-10-31 00:00:00	0
0216-0002	2016-10-31 00:15:00	0
0216-0002	2016-10-31 00:30:00	0
0216-0002	2016-10-31 00:45:00	0
0216-0002	2016-10-31 01:00:00	0
0216-0002	2016-10-31 01:15:00	0
0216-0002	2016-10-31 01:30:00	0
0216-0002	2016-10-31 01:45:00	0
0216-0002	2016-10-31 02:00:00	0
0216-0002	2016-10-31 02:15:00	0
0216-0002	2016-10-31 02:30:00	0
0216-0002	2016-10-31 02:45:00	0
0216-0002	2016-10-31 03:00:00	0
0216-0002	2016-10-31 03:15:00	0
0216-0002	2016-10-31 03:30:00	0
0216-0002	2016-10-31 03:45:00	0
0216-0002	2016-10-31 04:00:00	0
0216-0002	2016-10-31 04:15:00	0
0216-0002	2016-10-31 04:30:00	0
0216-0002	2016-10-31 04:45:00	0
0216-0002	2016-10-31 05:00:00	0
0216-0002	2016-10-31 05:15:00	0
0216-0002	2016-10-31 05:30:00	0
0216-0002	2016-10-31 05:45:00	0
0216-0002	2016-10-31 06:00:00	0
0216-0002	2016-10-31 06:15:00	0
0216-0002	2016-10-31 06:30:00	0
0216-0002	2016-10-31 06:45:00	0
0216-0002	2016-10-31 07:00:00	0
0216-0002	2016-10-31 07:15:00	0
0216-0002	2016-10-31 07:30:00	0
0216-0002	2016-10-31 07:45:00	0
0216-0002	2016-10-31 08:00:00	0
0216-0002	2016-10-31 08:15:00	0
0216-0002	2016-10-31 08:30:00	0
0216-0002	2016-10-31 08:45:00	0
0216-0002	2016-10-31 09:00:00	0
0216-0002	2016-10-31 09:15:00	0
0216-0002	2016-10-31 09:30:00	0
0216-0002	2016-10-31 09:45:00	0
0216-0002	2016-10-31 10:00:00	0
0216-0002	2016-10-31 10:15:00	0
0216-0002	2016-10-31 10:30:00	0
0216-0002	2016-10-31 10:45:00	0
0216-0002	2016-10-31 11:00:00	0
0216-0002	2016-10-31 11:15:00	0
0216-0002	2016-10-31 11:30:00	0
0216-0002	2016-10-31 11:45:00	0
0216-0002	2016-10-31 12:00:00	4
0216-0002	2016-10-31 12:15:00	53
0216-0002	2016-10-31 12:30:00	0
0216-0002	2016-10-31 12:45:00	0
0216-0002	2016-10-31 13:00:00	363
0216-0002	2016-10-31 13:15:00	178
0216-0002	2016-10-31 13:30:00	671
0216-0002	2016-10-31 13:45:00	21
0216-0002	2016-10-31 14:00:00	283
0216-0002	2016-10-31 14:15:00	373
0216-0002	2016-10-31 14:30:00	621
0216-0002	2016-10-31 14:45:00	842
0216-0002	2016-10-31 15:00:00	468
0216-0002	2016-10-31 15:15:00	129
0216-0002	2016-10-31 15:30:00	14
0216-0002	2016-10-31 15:45:00	96
0216-0002	2016-10-31 16:00:00	32
0216-0002	2016-10-31 16:15:00	157
0216-0002	2016-10-31 16:30:00	130
0216-0002	2016-10-31 16:45:00	200
0216-0002	2016-10-31 17:00:00	310
0216-0002	2016-10-31 17:15:00	11
0216-0002	2016-10-31 17:30:00	4
0216-0002	2016-10-31 17:45:00	58
0216-0002	2016-10-31 18:00:00	186
0216-0002	2016-10-31 18:15:00	666
0216-0002	2016-10-31 18:30:00	398
0216-0002	2016-10-31 18:45:00	48
0216-0002	2016-10-31 19:00:00	104
0216-0002	2016-10-31 19:15:00	56
0216-0002	2016-10-31 19:30:00	61
0216-0002	2016-10-31 19:45:00	393
0216-0002	2016-10-31 20:00:00	0
0216-0002	2016-10-31 20:15:00	48
0216-0002	2016-10-31 20:30:00	28
0216-0002	2016-10-31 20:45:00	337
0216-0002	2016-10-31 21:00:00	60
0216-0002	2016-10-31 21:15:00	0
0216-0002	2016-10-31 21:30:00	0
0216-0002	2016-10-31 21:45:00	220
0216-0002	2016-10-31 22:00:00	521
0216-0002	2016-10-31 22:15:00	168
0216-0002	2016-10-31 22:30:00	82
0216-0002	2016-10-31 22:45:00	8
0216-0002	2016-10-31 23:00:00	16
0216-0002	2016-10-31 23:15:00	0
0216-0002	2016-10-31 23:30:00	0
0216-0002	2016-10-31 23:45:00	0
0216-0002	2016-11-01 00:00:00	0
0216-0002	2016-11-01 00:15:00	0
0216-0002	2016-11-01 00:30:00	0
0216-0002	2016-11-01 00:45:00	0
0216-0002	2016-11-01 01:00:00	0
0216-0002	2016-11-01 01:15:00	0
0216-0002	2016-11-01 01:30:00	0
0216-0002	2016-11-01 01:45:00	0
0216-0002	2016-11-01 02:00:00	0
0216-0002	2016-11-01 02:15:00	20
0216-0002	2016-11-01 02:30:00	70
0216-0002	2016-11-01 02:45:00	8
0216-0002	2016-11-01 03:00:00	8
0216-0002	2016-11-01 03:15:00	0
0216-0002	2016-11-01 03:30:00	0
0216-0002	2016-11-01 03:45:00	0
0216-0002	2016-11-01 04:00:00	0
0216-0002	2016-11-01 04:15:00	0
0216-0002	2016-11-01 04:30:00	7
0216-0002	2016-11-01 04:45:00	0
0216-0002	2016-11-01 05:00:00	0
0216-0002	2016-11-01 05:15:00	0
0216-0002	2016-11-01 05:30:00	0
0216-0002	2016-11-01 05:45:00	0
0216-0002	2016-11-01 06:00:00	0
0216-0002	2016-11-01 06:15:00	0
0216-0002	2016-11-01 06:30:00	0
0216-0002	2016-11-01 06:45:00	197
0216-0002	2016-11-01 07:00:00	89
0216-0002	2016-11-01 07:15:00	23
0216-0002	2016-11-01 07:30:00	172
0216-0002	2016-11-01 07:45:00	383
0216-0002	2016-11-01 08:00:00	921
0216-0002	2016-11-01 08:15:00	498
0216-0002	2016-11-01 08:30:00	201
0216-0002	2016-11-01 08:45:00	197
0216-0002	2016-11-01 09:00:00	36
0216-0002	2016-11-01 09:15:00	53
0216-0002	2016-11-01 09:30:00	42
0216-0002	2016-11-01 09:45:00	286
0216-0002	2016-11-01 10:00:00	15
0216-0002	2016-11-01 10:15:00	0
0216-0002	2016-11-01 10:30:00	0
0216-0002	2016-11-01 10:45:00	0
0216-0002	2016-11-01 11:00:00	7
0216-0002	2016-11-01 11:15:00	17
0216-0002	2016-11-01 11:30:00	8
0216-0002	2016-11-01 11:45:00	52
0216-0002	2016-11-01 12:00:00	384
0216-0002	2016-11-01 12:15:00	204
0216-0002	2016-11-01 12:30:00	64
0216-0002	2016-11-01 12:45:00	249
0216-0002	2016-11-01 13:00:00	210
0216-0002	2016-11-01 13:15:00	107
0216-0002	2016-11-01 13:30:00	32
0216-0002	2016-11-01 13:45:00	64
0216-0002	2016-11-01 14:00:00	76
0216-0002	2016-11-01 14:15:00	296
0216-0002	2016-11-01 14:30:00	206
0216-0002	2016-11-01 14:45:00	68
0216-0002	2016-11-01 15:00:00	105
0216-0002	2016-11-01 15:15:00	184
0216-0002	2016-11-01 15:30:00	170
0216-0002	2016-11-01 15:45:00	25
0216-0002	2016-11-01 16:00:00	102
0216-0002	2016-11-01 16:15:00	7
0216-0002	2016-11-01 16:30:00	0
0216-0002	2016-11-01 16:45:00	200
0216-0002	2016-11-01 17:00:00	87
0216-0002	2016-11-01 17:15:00	123
0216-0002	2016-11-01 17:30:00	142
0216-0002	2016-11-01 17:45:00	34
0216-0002	2016-11-01 18:00:00	155
0216-0002	2016-11-01 18:15:00	978
0216-0002	2016-11-01 18:30:00	346
0216-0002	2016-11-01 18:45:00	251
0216-0002	2016-11-01 19:00:00	77
0216-0002	2016-11-01 19:15:00	594
0216-0002	2016-11-01 19:30:00	77
0216-0002	2016-11-01 19:45:00	23
0216-0002	2016-11-01 20:00:00	44
0216-0002	2016-11-01 20:15:00	0
0216-0002	2016-11-01 20:30:00	194
0216-0002	2016-11-01 20:45:00	68
0216-0002	2016-11-01 21:00:00	40
0216-0002	2016-11-01 21:15:00	0
0216-0002	2016-11-01 21:30:00	0
0216-0002	2016-11-01 21:45:00	0
0216-0002	2016-11-01 22:00:00	140
0216-0002	2016-11-01 22:15:00	149
0216-0002	2016-11-01 22:30:00	73
0216-0002	2016-11-01 22:45:00	87
0216-0002	2016-11-01 23:00:00	441
0216-0002	2016-11-01 23:15:00	91
0216-0002	2016-11-01 23:30:00	0
0216-0002	2016-11-01 23:45:00	0
0216-0002	2016-11-02 00:00:00	0
0216-0002	2016-11-02 00:15:00	0
0216-0002	2016-11-02 00:30:00	0
0216-0002	2016-11-02 00:45:00	0
0216-0002	2016-11-02 01:00:00	0
0216-0002	2016-11-02 01:15:00	0
0216-0002	2016-11-02 01:30:00	4
0216-0002	2016-11-02 01:45:00	0
0216-0002	2016-11-02 02:00:00	0
0216-0002	2016-11-02 02:15:00	0
0216-0002	2016-11-02 02:30:00	0
0216-0002	2016-11-02 02:45:00	0
0216-0002	2016-11-02 03:00:00	0
0216-0002	2016-11-02 03:15:00	0
0216-0002	2016-11-02 03:30:00	0
0216-0002	2016-11-02 03:45:00	0
0216-0002	2016-11-02 04:00:00	0
0216-0002	2016-11-02 04:15:00	0
0216-0002	2016-11-02 04:30:00	39
0216-0002	2016-11-02 04:45:00	35
0216-0002	2016-11-02 05:00:00	0
0216-0002	2016-11-02 05:15:00	0
0216-0002	2016-11-02 05:30:00	0
0216-0002	2016-11-02 05:45:00	0
0216-0002	2016-11-02 06:00:00	0
0216-0002	2016-11-02 06:15:00	0
0216-0002	2016-11-02 06:30:00	51
0216-0002	2016-11-02 06:45:00	226
0216-0002	2016-11-02 07:00:00	5
0216-0002	2016-11-02 07:15:00	92
0216-0002	2016-11-02 07:30:00	365
0216-0002	2016-11-02 07:45:00	910
0216-0002	2016-11-02 08:00:00	339
0216-0002	2016-11-02 08:15:00	278
0216-0002	2016-11-02 08:30:00	151
0216-0002	2016-11-02 08:45:00	52
0216-0002	2016-11-02 09:00:00	312
0216-0002	2016-11-02 09:15:00	211
0216-0002	2016-11-02 09:30:00	608
0216-0002	2016-11-02 09:45:00	6
0216-0002	2016-11-02 10:00:00	16
0216-0002	2016-11-02 10:15:00	10
0216-0002	2016-11-02 10:30:00	16
0216-0002	2016-11-02 10:45:00	81
0216-0002	2016-11-02 11:00:00	66
0216-0002	2016-11-02 11:15:00	54
0216-0002	2016-11-02 11:30:00	0
0216-0002	2016-11-02 11:45:00	80
0216-0002	2016-11-02 12:00:00	354
0216-0002	2016-11-02 12:15:00	706
0216-0002	2016-11-02 12:30:00	125
0216-0002	2016-11-02 12:45:00	368
0216-0002	2016-11-02 13:00:00	678
0216-0002	2016-11-02 13:15:00	24
0216-0002	2016-11-02 13:30:00	0
0216-0002	2016-11-02 13:45:00	187
0216-0002	2016-11-02 14:00:00	348
0216-0002	2016-11-02 14:15:00	0
0216-0002	2016-11-02 14:30:00	0
0216-0002	2016-11-02 14:45:00	0
0216-0002	2016-11-02 15:00:00	0
0216-0002	2016-11-02 15:15:00	0
0216-0002	2016-11-02 15:30:00	0
0216-0002	2016-11-02 15:45:00	245
0216-0002	2016-11-02 16:00:00	119
0216-0002	2016-11-02 16:15:00	184
0216-0002	2016-11-02 16:30:00	92
0216-0002	2016-11-02 16:45:00	28
0216-0002	2016-11-02 17:00:00	57
0216-0002	2016-11-02 17:15:00	0
0216-0002	2016-11-02 17:30:00	0
0216-0002	2016-11-02 17:45:00	53
0216-0002	2016-11-02 18:00:00	372
0216-0002	2016-11-02 18:15:00	785
0216-0002	2016-11-02 18:30:00	293
0216-0002	2016-11-02 18:45:00	40
0216-0002	2016-11-02 19:00:00	16
0216-0002	2016-11-02 19:15:00	45
0216-0002	2016-11-02 19:30:00	219
0216-0002	2016-11-02 19:45:00	86
0216-0002	2016-11-02 20:00:00	165
0216-0002	2016-11-02 20:15:00	0
0216-0002	2016-11-02 20:30:00	312
0216-0002	2016-11-02 20:45:00	293
0216-0002	2016-11-02 21:00:00	68
0216-0002	2016-11-02 21:15:00	295
0216-0002	2016-11-02 21:30:00	76
0216-0002	2016-11-02 21:45:00	61
0216-0002	2016-11-02 22:00:00	119
0216-0002	2016-11-02 22:15:00	15
0216-0002	2016-11-02 22:30:00	63
0216-0002	2016-11-02 22:45:00	0
0216-0002	2016-11-02 23:00:00	0
0216-0002	2016-11-02 23:15:00	0
0216-0002	2016-11-02 23:30:00	13
0216-0002	2016-11-02 23:45:00	0
0216-0002	2016-11-03 00:00:00	0
0216-0002	2016-11-03 00:15:00	0
0216-0002	2016-11-03 00:30:00	84
0216-0002	2016-11-03 00:45:00	0
0216-0002	2016-11-03 01:00:00	0
0216-0002	2016-11-03 01:15:00	0
0216-0002	2016-11-03 01:30:00	0
0216-0002	2016-11-03 01:45:00	0
0216-0002	2016-11-03 02:00:00	0
0216-0002	2016-11-03 02:15:00	0
0216-0002	2016-11-03 02:30:00	0
0216-0002	2016-11-03 02:45:00	0
0216-0002	2016-11-03 03:00:00	0
0216-0002	2016-11-03 03:15:00	0
0216-0002	2016-11-03 03:30:00	0
0216-0002	2016-11-03 03:45:00	0
0216-0002	2016-11-03 04:00:00	0
0216-0002	2016-11-03 04:15:00	0
0216-0002	2016-11-03 04:30:00	11
0216-0002	2016-11-03 04:45:00	0
0216-0002	2016-11-03 05:00:00	0
0216-0002	2016-11-03 05:15:00	0
0216-0002	2016-11-03 05:30:00	0
0216-0002	2016-11-03 05:45:00	0
0216-0002	2016-11-03 06:00:00	84
0216-0002	2016-11-03 06:15:00	14
0216-0002	2016-11-03 06:30:00	63
0216-0002	2016-11-03 06:45:00	206
0216-0002	2016-11-03 07:00:00	30
0216-0002	2016-11-03 07:15:00	25
0216-0002	2016-11-03 07:30:00	375
0216-0002	2016-11-03 07:45:00	257
0216-0002	2016-11-03 08:00:00	230
0216-0002	2016-11-03 08:15:00	386
0216-0002	2016-11-03 08:30:00	122
0216-0002	2016-11-03 08:45:00	113
0216-0002	2016-11-03 09:00:00	24
0216-0002	2016-11-03 09:15:00	6
0216-0002	2016-11-03 09:30:00	49
0216-0002	2016-11-03 09:45:00	46
0216-0002	2016-11-03 10:00:00	179
0216-0002	2016-11-03 10:15:00	60
0216-0002	2016-11-03 10:30:00	0
0216-0002	2016-11-03 10:45:00	22
0216-0002	2016-11-03 11:00:00	406
0216-0002	2016-11-03 11:15:00	683
0216-0002	2016-11-03 11:30:00	476
0216-0002	2016-11-03 11:45:00	198
0216-0002	2016-11-03 12:00:00	152
0216-0002	2016-11-03 12:15:00	449
0216-0002	2016-11-03 12:30:00	179
0216-0002	2016-11-03 12:45:00	6
0216-0002	2016-11-03 13:00:00	54
0216-0002	2016-11-03 13:15:00	1026
0216-0002	2016-11-03 13:30:00	232
0216-0002	2016-11-03 13:45:00	0
0216-0002	2016-11-03 14:00:00	0
0216-0002	2016-11-03 14:15:00	0
0216-0002	2016-11-03 14:30:00	32
0216-0002	2016-11-03 14:45:00	637
0216-0002	2016-11-03 15:00:00	790
0216-0002	2016-11-03 15:15:00	87
0216-0002	2016-11-03 15:30:00	0
0216-0002	2016-11-03 15:45:00	6
0216-0002	2016-11-03 16:00:00	0
0216-0002	2016-11-03 16:15:00	0
0216-0002	2016-11-03 16:30:00	29
0216-0002	2016-11-03 16:45:00	11
0216-0002	2016-11-03 17:00:00	247
0216-0002	2016-11-03 17:15:00	46
0216-0002	2016-11-03 17:30:00	121
0216-0002	2016-11-03 17:45:00	22
0216-0002	2016-11-03 18:00:00	587
0216-0002	2016-11-03 18:15:00	660
0216-0002	2016-11-03 18:30:00	406
0216-0002	2016-11-03 18:45:00	15
0216-0002	2016-11-03 19:00:00	57
0216-0002	2016-11-03 19:15:00	0
0216-0002	2016-11-03 19:30:00	221
0216-0002	2016-11-03 19:45:00	67
0216-0002	2016-11-03 20:00:00	125
0216-0002	2016-11-03 20:15:00	29
0216-0002	2016-11-03 20:30:00	0
0216-0002	2016-11-03 20:45:00	0
0216-0002	2016-11-03 21:00:00	0
0216-0002	2016-11-03 21:15:00	87
0216-0002	2016-11-03 21:30:00	71
0216-0002	2016-11-03 21:45:00	6
0216-0002	2016-11-03 22:00:00	16
0216-0002	2016-11-03 22:15:00	78
0216-0002	2016-11-03 22:30:00	107
0216-0002	2016-11-03 22:45:00	10
0216-0002	2016-11-03 23:00:00	12
0216-0002	2016-11-03 23:15:00	0
0216-0002	2016-11-03 23:30:00	0
0216-0002	2016-11-03 23:45:00	0
0216-0002	2016-11-04 00:00:00	0
0216-0002	2016-11-04 00:15:00	0
0216-0002	2016-11-04 00:30:00	0
0216-0002	2016-11-04 00:45:00	0
0216-0002	2016-11-04 01:00:00	0
0216-0002	2016-11-04 01:15:00	92
0216-0002	2016-11-04 01:30:00	0
0216-0002	2016-11-04 01:45:00	0
0216-0002	2016-11-04 02:00:00	0
0216-0002	2016-11-04 02:15:00	0
0216-0002	2016-11-04 02:30:00	136
0216-0002	2016-11-04 02:45:00	121
0216-0002	2016-11-04 03:00:00	0
0216-0002	2016-11-04 03:15:00	0
0216-0002	2016-11-04 03:30:00	0
0216-0002	2016-11-04 03:45:00	0
0216-0002	2016-11-04 04:00:00	114
0216-0002	2016-11-04 04:15:00	0
0216-0002	2016-11-04 04:30:00	0
0216-0002	2016-11-04 04:45:00	0
0216-0002	2016-11-04 05:00:00	0
0216-0002	2016-11-04 05:15:00	0
0216-0002	2016-11-04 05:30:00	0
0216-0002	2016-11-04 05:45:00	0
0216-0002	2016-11-04 06:00:00	0
0216-0002	2016-11-04 06:15:00	0
0216-0002	2016-11-04 06:30:00	46
0216-0002	2016-11-04 06:45:00	202
0216-0002	2016-11-04 07:00:00	86
0216-0002	2016-11-04 07:15:00	140
0216-0002	2016-11-04 07:30:00	307
0216-0002	2016-11-04 07:45:00	926
0216-0002	2016-11-04 08:00:00	1090
0216-0002	2016-11-04 08:15:00	0
0216-0002	2016-11-04 08:30:00	0
0216-0002	2016-11-04 08:45:00	0
0216-0002	2016-11-04 09:00:00	0
0216-0002	2016-11-04 09:15:00	0
0216-0002	2016-11-04 09:30:00	0
0216-0002	2016-11-04 09:45:00	0
0216-0002	2016-11-04 10:00:00	0
0216-0002	2016-11-04 10:15:00	0
0216-0002	2016-11-04 10:30:00	0
0216-0002	2016-11-04 10:45:00	0
0216-0002	2016-11-04 11:00:00	0
0216-0002	2016-11-04 11:15:00	0
0216-0002	2016-11-04 11:30:00	0
0216-0002	2016-11-04 11:45:00	0
0216-0002	2016-11-04 12:00:00	0
0216-0002	2016-11-04 12:15:00	0
0216-0002	2016-11-04 12:30:00	0
0216-0002	2016-11-04 12:45:00	0
0216-0002	2016-11-04 13:00:00	0
0216-0002	2016-11-04 13:15:00	0
0216-0002	2016-11-04 13:30:00	0
0216-0002	2016-11-04 13:45:00	0
0216-0002	2016-11-04 14:00:00	0
0216-0002	2016-11-04 14:15:00	0
0216-0002	2016-11-04 14:30:00	48
0216-0002	2016-11-04 14:45:00	114
0216-0002	2016-11-04 15:00:00	0
0216-0002	2016-11-04 15:15:00	140
0216-0002	2016-11-04 15:30:00	0
0216-0002	2016-11-04 15:45:00	0
0216-0002	2016-11-04 16:00:00	0
0216-0002	2016-11-04 16:15:00	0
0216-0002	2016-11-04 16:30:00	0
0216-0002	2016-11-04 16:45:00	0
0216-0002	2016-11-04 17:00:00	0
0216-0002	2016-11-04 17:15:00	0
0216-0002	2016-11-04 17:30:00	0
0216-0002	2016-11-04 17:45:00	0
0216-0002	2016-11-04 18:00:00	0
0216-0002	2016-11-04 18:15:00	0
0216-0002	2016-11-04 18:30:00	0
0216-0002	2016-11-04 18:45:00	0
0216-0002	2016-11-04 19:00:00	0
0216-0002	2016-11-04 19:15:00	0
0216-0002	2016-11-04 19:30:00	0
0216-0002	2016-11-04 19:45:00	0
0216-0002	2016-11-04 20:00:00	0
0216-0002	2016-11-04 20:15:00	0
0216-0002	2016-11-04 20:30:00	0
0216-0002	2016-11-04 20:45:00	0
0216-0002	2016-11-04 21:00:00	0
0216-0002	2016-11-04 21:15:00	0
0216-0002	2016-11-04 21:30:00	0
0216-0002	2016-11-04 21:45:00	0
0216-0002	2016-11-04 22:00:00	0
0216-0002	2016-11-04 22:15:00	0
0216-0002	2016-11-04 22:30:00	0
0216-0002	2016-11-04 22:45:00	0
0216-0002	2016-11-04 23:00:00	0
0216-0002	2016-11-04 23:15:00	0
0216-0002	2016-11-04 23:30:00	0
0216-0002	2016-11-04 23:45:00	0
