## Supplementary Data 2 for "Digital phenotyping by consumer wearables identifies sleep-associated markers of cardiovascular disease risk and biological aging": ActivityTable_0216-0003-NHC.tsv

0216-0003	2016-10-31 00:00:00	0
0216-0003	2016-10-31 00:15:00	0
0216-0003	2016-10-31 00:30:00	0
0216-0003	2016-10-31 00:45:00	0
0216-0003	2016-10-31 01:00:00	0
0216-0003	2016-10-31 01:15:00	0
0216-0003	2016-10-31 01:30:00	0
0216-0003	2016-10-31 01:45:00	0
0216-0003	2016-10-31 02:00:00	0
0216-0003	2016-10-31 02:15:00	0
0216-0003	2016-10-31 02:30:00	0
0216-0003	2016-10-31 02:45:00	0
0216-0003	2016-10-31 03:00:00	0
0216-0003	2016-10-31 03:15:00	0
0216-0003	2016-10-31 03:30:00	0
0216-0003	2016-10-31 03:45:00	0
0216-0003	2016-10-31 04:00:00	0
0216-0003	2016-10-31 04:15:00	0
0216-0003	2016-10-31 04:30:00	0
0216-0003	2016-10-31 04:45:00	0
0216-0003	2016-10-31 05:00:00	0
0216-0003	2016-10-31 05:15:00	0
0216-0003	2016-10-31 05:30:00	0
0216-0003	2016-10-31 05:45:00	0
0216-0003	2016-10-31 06:00:00	0
0216-0003	2016-10-31 06:15:00	0
0216-0003	2016-10-31 06:30:00	0
0216-0003	2016-10-31 06:45:00	0
0216-0003	2016-10-31 07:00:00	0
0216-0003	2016-10-31 07:15:00	0
0216-0003	2016-10-31 07:30:00	0
0216-0003	2016-10-31 07:45:00	0
0216-0003	2016-10-31 08:00:00	0
0216-0003	2016-10-31 08:15:00	0
0216-0003	2016-10-31 08:30:00	0
0216-0003	2016-10-31 08:45:00	0
0216-0003	2016-10-31 09:00:00	0
0216-0003	2016-10-31 09:15:00	0
0216-0003	2016-10-31 09:30:00	0
0216-0003	2016-10-31 09:45:00	0
0216-0003	2016-10-31 10:00:00	0
0216-0003	2016-10-31 10:15:00	0
0216-0003	2016-10-31 10:30:00	0
0216-0003	2016-10-31 10:45:00	0
0216-0003	2016-10-31 11:00:00	0
0216-0003	2016-10-31 11:15:00	0
0216-0003	2016-10-31 11:30:00	0
0216-0003	2016-10-31 11:45:00	0
0216-0003	2016-10-31 12:00:00	30
0216-0003	2016-10-31 12:15:00	3
0216-0003	2016-10-31 12:30:00	50
0216-0003	2016-10-31 12:45:00	96
0216-0003	2016-10-31 13:00:00	332
0216-0003	2016-10-31 13:15:00	97
0216-0003	2016-10-31 13:30:00	357
0216-0003	2016-10-31 13:45:00	32
0216-0003	2016-10-31 14:00:00	342
0216-0003	2016-10-31 14:15:00	139
0216-0003	2016-10-31 14:30:00	152
0216-0003	2016-10-31 14:45:00	391
0216-0003	2016-10-31 15:00:00	286
0216-0003	2016-10-31 15:15:00	105
0216-0003	2016-10-31 15:30:00	0
0216-0003	2016-10-31 15:45:00	0
0216-0003	2016-10-31 16:00:00	275
0216-0003	2016-10-31 16:15:00	270
0216-0003	2016-10-31 16:30:00	0
0216-0003	2016-10-31 16:45:00	0
0216-0003	2016-10-31 17:00:00	0
0216-0003	2016-10-31 17:15:00	144
0216-0003	2016-10-31 17:30:00	407
0216-0003	2016-10-31 17:45:00	616
0216-0003	2016-10-31 18:00:00	424
0216-0003	2016-10-31 18:15:00	672
0216-0003	2016-10-31 18:30:00	434
0216-0003	2016-10-31 18:45:00	53
0216-0003	2016-10-31 19:00:00	122
0216-0003	2016-10-31 19:15:00	51
0216-0003	2016-10-31 19:30:00	63
0216-0003	2016-10-31 19:45:00	40
0216-0003	2016-10-31 20:00:00	0
0216-0003	2016-10-31 20:15:00	0
0216-0003	2016-10-31 20:30:00	11
0216-0003	2016-10-31 20:45:00	4
0216-0003	2016-10-31 21:00:00	12
0216-0003	2016-10-31 21:15:00	10
0216-0003	2016-10-31 21:30:00	24
0216-0003	2016-10-31 21:45:00	8
0216-0003	2016-10-31 22:00:00	16
0216-0003	2016-10-31 22:15:00	18
0216-0003	2016-10-31 22:30:00	97
0216-0003	2016-10-31 22:45:00	71
0216-0003	2016-10-31 23:00:00	0
0216-0003	2016-10-31 23:15:00	64
0216-0003	2016-10-31 23:30:00	15
0216-0003	2016-10-31 23:45:00	0
0216-0003	2016-11-01 00:00:00	0
0216-0003	2016-11-01 00:15:00	0
0216-0003	2016-11-01 00:30:00	0
0216-0003	2016-11-01 00:45:00	6
0216-0003	2016-11-01 01:00:00	0
0216-0003	2016-11-01 01:15:00	0
0216-0003	2016-11-01 01:30:00	0
0216-0003	2016-11-01 01:45:00	0
0216-0003	2016-11-01 02:00:00	0
0216-0003	2016-11-01 02:15:00	46
0216-0003	2016-11-01 02:30:00	7
0216-0003	2016-11-01 02:45:00	22
0216-0003	2016-11-01 03:00:00	0
0216-0003	2016-11-01 03:15:00	0
0216-0003	2016-11-01 03:30:00	0
0216-0003	2016-11-01 03:45:00	0
0216-0003	2016-11-01 04:00:00	0
0216-0003	2016-11-01 04:15:00	0
0216-0003	2016-11-01 04:30:00	0
0216-0003	2016-11-01 04:45:00	0
0216-0003	2016-11-01 05:00:00	0
0216-0003	2016-11-01 05:15:00	0
0216-0003	2016-11-01 05:30:00	0
0216-0003	2016-11-01 05:45:00	12
0216-0003	2016-11-01 06:00:00	0
0216-0003	2016-11-01 06:15:00	0
0216-0003	2016-11-01 06:30:00	0
0216-0003	2016-11-01 06:45:00	68
0216-0003	2016-11-01 07:00:00	314
0216-0003	2016-11-01 07:15:00	582
0216-0003	2016-11-01 07:30:00	128
0216-0003	2016-11-01 07:45:00	234
0216-0003	2016-11-01 08:00:00	123
0216-0003	2016-11-01 08:15:00	582
0216-0003	2016-11-01 08:30:00	722
0216-0003	2016-11-01 08:45:00	12
0216-0003	2016-11-01 09:00:00	8
0216-0003	2016-11-01 09:15:00	0
0216-0003	2016-11-01 09:30:00	35
0216-0003	2016-11-01 09:45:00	0
0216-0003	2016-11-01 10:00:00	13
0216-0003	2016-11-01 10:15:00	236
0216-0003	2016-11-01 10:30:00	0
0216-0003	2016-11-01 10:45:00	218
0216-0003	2016-11-01 11:00:00	342
0216-0003	2016-11-01 11:15:00	75
0216-0003	2016-11-01 11:30:00	56
0216-0003	2016-11-01 11:45:00	0
0216-0003	2016-11-01 12:00:00	137
0216-0003	2016-11-01 12:15:00	319
0216-0003	2016-11-01 12:30:00	117
0216-0003	2016-11-01 12:45:00	447
0216-0003	2016-11-01 13:00:00	219
0216-0003	2016-11-01 13:15:00	404
0216-0003	2016-11-01 13:30:00	0
0216-0003	2016-11-01 13:45:00	0
0216-0003	2016-11-01 14:00:00	28
0216-0003	2016-11-01 14:15:00	325
0216-0003	2016-11-01 14:30:00	332
0216-0003	2016-11-01 14:45:00	111
0216-0003	2016-11-01 15:00:00	307
0216-0003	2016-11-01 15:15:00	111
0216-0003	2016-11-01 15:30:00	258
0216-0003	2016-11-01 15:45:00	247
0216-0003	2016-11-01 16:00:00	92
0216-0003	2016-11-01 16:15:00	398
0216-0003	2016-11-01 16:30:00	354
0216-0003	2016-11-01 16:45:00	213
0216-0003	2016-11-01 17:00:00	654
0216-0003	2016-11-01 17:15:00	313
0216-0003	2016-11-01 17:30:00	391
0216-0003	2016-11-01 17:45:00	375
0216-0003	2016-11-01 18:00:00	267
0216-0003	2016-11-01 18:15:00	1489
0216-0003	2016-11-01 18:30:00	717
0216-0003	2016-11-01 18:45:00	107
0216-0003	2016-11-01 19:00:00	11
0216-0003	2016-11-01 19:15:00	38
0216-0003	2016-11-01 19:30:00	0
0216-0003	2016-11-01 19:45:00	0
0216-0003	2016-11-01 20:00:00	0
0216-0003	2016-11-01 20:15:00	0
0216-0003	2016-11-01 20:30:00	0
0216-0003	2016-11-01 20:45:00	31
0216-0003	2016-11-01 21:00:00	6
0216-0003	2016-11-01 21:15:00	4
0216-0003	2016-11-01 21:30:00	0
0216-0003	2016-11-01 21:45:00	8
0216-0003	2016-11-01 22:00:00	0
0216-0003	2016-11-01 22:15:00	30
0216-0003	2016-11-01 22:30:00	284
0216-0003	2016-11-01 22:45:00	65
0216-0003	2016-11-01 23:00:00	66
0216-0003	2016-11-01 23:15:00	108
0216-0003	2016-11-01 23:30:00	17
0216-0003	2016-11-01 23:45:00	0
0216-0003	2016-11-02 00:00:00	0
0216-0003	2016-11-02 00:15:00	0
0216-0003	2016-11-02 00:30:00	0
0216-0003	2016-11-02 00:45:00	0
0216-0003	2016-11-02 01:00:00	0
0216-0003	2016-11-02 01:15:00	0
0216-0003	2016-11-02 01:30:00	0
0216-0003	2016-11-02 01:45:00	0
0216-0003	2016-11-02 02:00:00	0
0216-0003	2016-11-02 02:15:00	0
0216-0003	2016-11-02 02:30:00	0
0216-0003	2016-11-02 02:45:00	0
0216-0003	2016-11-02 03:00:00	0
0216-0003	2016-11-02 03:15:00	0
0216-0003	2016-11-02 03:30:00	0
0216-0003	2016-11-02 03:45:00	0
0216-0003	2016-11-02 04:00:00	0
0216-0003	2016-11-02 04:15:00	0
0216-0003	2016-11-02 04:30:00	36
0216-0003	2016-11-02 04:45:00	77
0216-0003	2016-11-02 05:00:00	0
0216-0003	2016-11-02 05:15:00	0
0216-0003	2016-11-02 05:30:00	0
0216-0003	2016-11-02 05:45:00	0
0216-0003	2016-11-02 06:00:00	0
0216-0003	2016-11-02 06:15:00	0
0216-0003	2016-11-02 06:30:00	48
0216-0003	2016-11-02 06:45:00	225
0216-0003	2016-11-02 07:00:00	673
0216-0003	2016-11-02 07:15:00	176
0216-0003	2016-11-02 07:30:00	147
0216-0003	2016-11-02 07:45:00	1121
0216-0003	2016-11-02 08:00:00	203
0216-0003	2016-11-02 08:15:00	18
0216-0003	2016-11-02 08:30:00	0
0216-0003	2016-11-02 08:45:00	0
0216-0003	2016-11-02 09:00:00	0
0216-0003	2016-11-02 09:15:00	154
0216-0003	2016-11-02 09:30:00	572
0216-0003	2016-11-02 09:45:00	389
0216-0003	2016-11-02 10:00:00	755
0216-0003	2016-11-02 10:15:00	218
0216-0003	2016-11-02 10:30:00	515
0216-0003	2016-11-02 10:45:00	157
0216-0003	2016-11-02 11:00:00	159
0216-0003	2016-11-02 11:15:00	404
0216-0003	2016-11-02 11:30:00	524
0216-0003	2016-11-02 11:45:00	28
0216-0003	2016-11-02 12:00:00	0
0216-0003	2016-11-02 12:15:00	7
0216-0003	2016-11-02 12:30:00	0
0216-0003	2016-11-02 12:45:00	15
0216-0003	2016-11-02 13:00:00	0
0216-0003	2016-11-02 13:15:00	0
0216-0003	2016-11-02 13:30:00	492
0216-0003	2016-11-02 13:45:00	152
0216-0003	2016-11-02 14:00:00	0
0216-0003	2016-11-02 14:15:00	54
0216-0003	2016-11-02 14:30:00	654
0216-0003	2016-11-02 14:45:00	103
0216-0003	2016-11-02 15:00:00	312
0216-0003	2016-11-02 15:15:00	449
0216-0003	2016-11-02 15:30:00	233
0216-0003	2016-11-02 15:45:00	149
0216-0003	2016-11-02 16:00:00	480
0216-0003	2016-11-02 16:15:00	0
0216-0003	2016-11-02 16:30:00	460
0216-0003	2016-11-02 16:45:00	0
0216-0003	2016-11-02 17:00:00	630
0216-0003	2016-11-02 17:15:00	28
0216-0003	2016-11-02 17:30:00	361
0216-0003	2016-11-02 17:45:00	26
0216-0003	2016-11-02 18:00:00	119
0216-0003	2016-11-02 18:15:00	421
0216-0003	2016-11-02 18:30:00	508
0216-0003	2016-11-02 18:45:00	79
0216-0003	2016-11-02 19:00:00	24
0216-0003	2016-11-02 19:15:00	16
0216-0003	2016-11-02 19:30:00	0
0216-0003	2016-11-02 19:45:00	0
0216-0003	2016-11-02 20:00:00	9
0216-0003	2016-11-02 20:15:00	247
0216-0003	2016-11-02 20:30:00	95
0216-0003	2016-11-02 20:45:00	130
0216-0003	2016-11-02 21:00:00	118
0216-0003	2016-11-02 21:15:00	0
0216-0003	2016-11-02 21:30:00	56
0216-0003	2016-11-02 21:45:00	30
0216-0003	2016-11-02 22:00:00	147
0216-0003	2016-11-02 22:15:00	71
0216-0003	2016-11-02 22:30:00	84
0216-0003	2016-11-02 22:45:00	52
0216-0003	2016-11-02 23:00:00	0
0216-0003	2016-11-02 23:15:00	0
0216-0003	2016-11-02 23:30:00	7
0216-0003	2016-11-02 23:45:00	7
0216-0003	2016-11-03 00:00:00	0
0216-0003	2016-11-03 00:15:00	0
0216-0003	2016-11-03 00:30:00	0
0216-0003	2016-11-03 00:45:00	0
0216-0003	2016-11-03 01:00:00	0
0216-0003	2016-11-03 01:15:00	0
0216-0003	2016-11-03 01:30:00	0
0216-0003	2016-11-03 01:45:00	0
0216-0003	2016-11-03 02:00:00	0
0216-0003	2016-11-03 02:15:00	0
0216-0003	2016-11-03 02:30:00	0
0216-0003	2016-11-03 02:45:00	0
0216-0003	2016-11-03 03:00:00	0
0216-0003	2016-11-03 03:15:00	0
0216-0003	2016-11-03 03:30:00	0
0216-0003	2016-11-03 03:45:00	0
0216-0003	2016-11-03 04:00:00	0
0216-0003	2016-11-03 04:15:00	0
0216-0003	2016-11-03 04:30:00	0
0216-0003	2016-11-03 04:45:00	0
0216-0003	2016-11-03 05:00:00	0
0216-0003	2016-11-03 05:15:00	73
0216-0003	2016-11-03 05:30:00	92
0216-0003	2016-11-03 05:45:00	7
0216-0003	2016-11-03 06:00:00	0
0216-0003	2016-11-03 06:15:00	6
0216-0003	2016-11-03 06:30:00	0
0216-0003	2016-11-03 06:45:00	217
0216-0003	2016-11-03 07:00:00	205
0216-0003	2016-11-03 07:15:00	544
0216-0003	2016-11-03 07:30:00	216
0216-0003	2016-11-03 07:45:00	0
0216-0003	2016-11-03 08:00:00	0
0216-0003	2016-11-03 08:15:00	0
0216-0003	2016-11-03 08:30:00	11
0216-0003	2016-11-03 08:45:00	124
0216-0003	2016-11-03 09:00:00	0
0216-0003	2016-11-03 09:15:00	126
0216-0003	2016-11-03 09:30:00	0
0216-0003	2016-11-03 09:45:00	0
0216-0003	2016-11-03 10:00:00	0
0216-0003	2016-11-03 10:15:00	204
0216-0003	2016-11-03 10:30:00	586
0216-0003	2016-11-03 10:45:00	465
0216-0003	2016-11-03 11:00:00	1053
0216-0003	2016-11-03 11:15:00	654
0216-0003	2016-11-03 11:30:00	572
0216-0003	2016-11-03 11:45:00	956
0216-0003	2016-11-03 12:00:00	613
0216-0003	2016-11-03 12:15:00	421
0216-0003	2016-11-03 12:30:00	7
0216-0003	2016-11-03 12:45:00	0
0216-0003	2016-11-03 13:00:00	0
0216-0003	2016-11-03 13:15:00	0
0216-0003	2016-11-03 13:30:00	122
0216-0003	2016-11-03 13:45:00	472
0216-0003	2016-11-03 14:00:00	69
0216-0003	2016-11-03 14:15:00	727
0216-0003	2016-11-03 14:30:00	463
0216-0003	2016-11-03 14:45:00	155
0216-0003	2016-11-03 15:00:00	329
0216-0003	2016-11-03 15:15:00	111
0216-0003	2016-11-03 15:30:00	205
0216-0003	2016-11-03 15:45:00	122
0216-0003	2016-11-03 16:00:00	58
0216-0003	2016-11-03 16:15:00	250
0216-0003	2016-11-03 16:30:00	425
0216-0003	2016-11-03 16:45:00	418
0216-0003	2016-11-03 17:00:00	111
0216-0003	2016-11-03 17:15:00	0
0216-0003	2016-11-03 17:30:00	150
0216-0003	2016-11-03 17:45:00	718
0216-0003	2016-11-03 18:00:00	1475
0216-0003	2016-11-03 18:15:00	719
0216-0003	2016-11-03 18:30:00	415
0216-0003	2016-11-03 18:45:00	73
0216-0003	2016-11-03 19:00:00	8
0216-0003	2016-11-03 19:15:00	6
0216-0003	2016-11-03 19:30:00	0
0216-0003	2016-11-03 19:45:00	7
0216-0003	2016-11-03 20:00:00	5
0216-0003	2016-11-03 20:15:00	0
0216-0003	2016-11-03 20:30:00	0
0216-0003	2016-11-03 20:45:00	160
0216-0003	2016-11-03 21:00:00	20
0216-0003	2016-11-03 21:15:00	139
0216-0003	2016-11-03 21:30:00	47
0216-0003	2016-11-03 21:45:00	42
0216-0003	2016-11-03 22:00:00	140
0216-0003	2016-11-03 22:15:00	68
0216-0003	2016-11-03 22:30:00	486
0216-0003	2016-11-03 22:45:00	257
0216-0003	2016-11-03 23:00:00	58
0216-0003	2016-11-03 23:15:00	0
0216-0003	2016-11-03 23:30:00	0
0216-0003	2016-11-03 23:45:00	0
0216-0003	2016-11-04 00:00:00	0
0216-0003	2016-11-04 00:15:00	0
0216-0003	2016-11-04 00:30:00	0
0216-0003	2016-11-04 00:45:00	0
0216-0003	2016-11-04 01:00:00	0
0216-0003	2016-11-04 01:15:00	0
0216-0003	2016-11-04 01:30:00	0
0216-0003	2016-11-04 01:45:00	0
0216-0003	2016-11-04 02:00:00	0
0216-0003	2016-11-04 02:15:00	0
0216-0003	2016-11-04 02:30:00	12
0216-0003	2016-11-04 02:45:00	6
0216-0003	2016-11-04 03:00:00	0
0216-0003	2016-11-04 03:15:00	0
0216-0003	2016-11-04 03:30:00	0
0216-0003	2016-11-04 03:45:00	0
0216-0003	2016-11-04 04:00:00	0
0216-0003	2016-11-04 04:15:00	0
0216-0003	2016-11-04 04:30:00	0
0216-0003	2016-11-04 04:45:00	0
0216-0003	2016-11-04 05:00:00	0
0216-0003	2016-11-04 05:15:00	0
0216-0003	2016-11-04 05:30:00	0
0216-0003	2016-11-04 05:45:00	0
0216-0003	2016-11-04 06:00:00	0
0216-0003	2016-11-04 06:15:00	0
0216-0003	2016-11-04 06:30:00	32
0216-0003	2016-11-04 06:45:00	153
0216-0003	2016-11-04 07:00:00	838
0216-0003	2016-11-04 07:15:00	81
0216-0003	2016-11-04 07:30:00	102
0216-0003	2016-11-04 07:45:00	959
0216-0003	2016-11-04 08:00:00	1009
0216-0003	2016-11-04 08:15:00	0
0216-0003	2016-11-04 08:30:00	0
0216-0003	2016-11-04 08:45:00	0
0216-0003	2016-11-04 09:00:00	0
0216-0003	2016-11-04 09:15:00	0
0216-0003	2016-11-04 09:30:00	0
0216-0003	2016-11-04 09:45:00	0
0216-0003	2016-11-04 10:00:00	0
0216-0003	2016-11-04 10:15:00	0
0216-0003	2016-11-04 10:30:00	0
0216-0003	2016-11-04 10:45:00	0
0216-0003	2016-11-04 11:00:00	0
0216-0003	2016-11-04 11:15:00	0
0216-0003	2016-11-04 11:30:00	0
0216-0003	2016-11-04 11:45:00	0
0216-0003	2016-11-04 12:00:00	0
0216-0003	2016-11-04 12:15:00	0
0216-0003	2016-11-04 12:30:00	0
0216-0003	2016-11-04 12:45:00	0
0216-0003	2016-11-04 13:00:00	0
0216-0003	2016-11-04 13:15:00	0
0216-0003	2016-11-04 13:30:00	0
0216-0003	2016-11-04 13:45:00	0
0216-0003	2016-11-04 14:00:00	0
0216-0003	2016-11-04 14:15:00	0
0216-0003	2016-11-04 14:30:00	53
0216-0003	2016-11-04 14:45:00	164
0216-0003	2016-11-04 15:00:00	38
0216-0003	2016-11-04 15:15:00	195
0216-0003	2016-11-04 15:30:00	0
0216-0003	2016-11-04 15:45:00	0
0216-0003	2016-11-04 16:00:00	0
0216-0003	2016-11-04 16:15:00	0
0216-0003	2016-11-04 16:30:00	0
0216-0003	2016-11-04 16:45:00	0
0216-0003	2016-11-04 17:00:00	0
0216-0003	2016-11-04 17:15:00	0
0216-0003	2016-11-04 17:30:00	0
0216-0003	2016-11-04 17:45:00	0
0216-0003	2016-11-04 18:00:00	0
0216-0003	2016-11-04 18:15:00	0
0216-0003	2016-11-04 18:30:00	0
0216-0003	2016-11-04 18:45:00	0
0216-0003	2016-11-04 19:00:00	0
0216-0003	2016-11-04 19:15:00	0
0216-0003	2016-11-04 19:30:00	0
0216-0003	2016-11-04 19:45:00	0
0216-0003	2016-11-04 20:00:00	0
0216-0003	2016-11-04 20:15:00	0
0216-0003	2016-11-04 20:30:00	0
0216-0003	2016-11-04 20:45:00	0
0216-0003	2016-11-04 21:00:00	0
0216-0003	2016-11-04 21:15:00	0
0216-0003	2016-11-04 21:30:00	0
0216-0003	2016-11-04 21:45:00	0
0216-0003	2016-11-04 22:00:00	0
0216-0003	2016-11-04 22:15:00	0
0216-0003	2016-11-04 22:30:00	0
0216-0003	2016-11-04 22:45:00	0
0216-0003	2016-11-04 23:00:00	0
0216-0003	2016-11-04 23:15:00	0
0216-0003	2016-11-04 23:30:00	0
0216-0003	2016-11-04 23:45:00	0
