## Supplementary Data 2 for "Digital phenotyping by consumer wearables identifies sleep-associated markers of cardiovascular disease risk and biological aging": ActivityTable_0216-0008-NHC.tsv

0216-0008	2016-12-02 00:00:00	0
0216-0008	2016-12-02 00:15:00	0
0216-0008	2016-12-02 00:30:00	0
0216-0008	2016-12-02 00:45:00	0
0216-0008	2016-12-02 01:00:00	0
0216-0008	2016-12-02 01:15:00	0
0216-0008	2016-12-02 01:30:00	0
0216-0008	2016-12-02 01:45:00	0
0216-0008	2016-12-02 02:00:00	0
0216-0008	2016-12-02 02:15:00	0
0216-0008	2016-12-02 02:30:00	0
0216-0008	2016-12-02 02:45:00	0
0216-0008	2016-12-02 03:00:00	0
0216-0008	2016-12-02 03:15:00	0
0216-0008	2016-12-02 03:30:00	0
0216-0008	2016-12-02 03:45:00	0
0216-0008	2016-12-02 04:00:00	0
0216-0008	2016-12-02 04:15:00	0
0216-0008	2016-12-02 04:30:00	0
0216-0008	2016-12-02 04:45:00	0
0216-0008	2016-12-02 05:00:00	0
0216-0008	2016-12-02 05:15:00	0
0216-0008	2016-12-02 05:30:00	0
0216-0008	2016-12-02 05:45:00	0
0216-0008	2016-12-02 06:00:00	0
0216-0008	2016-12-02 06:15:00	0
0216-0008	2016-12-02 06:30:00	0
0216-0008	2016-12-02 06:45:00	0
0216-0008	2016-12-02 07:00:00	0
0216-0008	2016-12-02 07:15:00	0
0216-0008	2016-12-02 07:30:00	0
0216-0008	2016-12-02 07:45:00	0
0216-0008	2016-12-02 08:00:00	0
0216-0008	2016-12-02 08:15:00	0
0216-0008	2016-12-02 08:30:00	0
0216-0008	2016-12-02 08:45:00	0
0216-0008	2016-12-02 09:00:00	0
0216-0008	2016-12-02 09:15:00	0
0216-0008	2016-12-02 09:30:00	0
0216-0008	2016-12-02 09:45:00	0
0216-0008	2016-12-02 10:00:00	0
0216-0008	2016-12-02 10:15:00	0
0216-0008	2016-12-02 10:30:00	89
0216-0008	2016-12-02 10:45:00	0
0216-0008	2016-12-02 11:00:00	404
0216-0008	2016-12-02 11:15:00	515
0216-0008	2016-12-02 11:30:00	114
0216-0008	2016-12-02 11:45:00	9
0216-0008	2016-12-02 12:00:00	1016
0216-0008	2016-12-02 12:15:00	202
0216-0008	2016-12-02 12:30:00	470
0216-0008	2016-12-02 12:45:00	939
0216-0008	2016-12-02 13:00:00	586
0216-0008	2016-12-02 13:15:00	251
0216-0008	2016-12-02 13:30:00	0
0216-0008	2016-12-02 13:45:00	79
0216-0008	2016-12-02 14:00:00	45
0216-0008	2016-12-02 14:15:00	0
0216-0008	2016-12-02 14:30:00	59
0216-0008	2016-12-02 14:45:00	432
0216-0008	2016-12-02 15:00:00	535
0216-0008	2016-12-02 15:15:00	510
0216-0008	2016-12-02 15:30:00	526
0216-0008	2016-12-02 15:45:00	624
0216-0008	2016-12-02 16:00:00	794
0216-0008	2016-12-02 16:15:00	990
0216-0008	2016-12-02 16:30:00	795
0216-0008	2016-12-02 16:45:00	792
0216-0008	2016-12-02 17:00:00	89
0216-0008	2016-12-02 17:15:00	883
0216-0008	2016-12-02 17:30:00	872
0216-0008	2016-12-02 17:45:00	902
0216-0008	2016-12-02 18:00:00	552
0216-0008	2016-12-02 18:15:00	672
0216-0008	2016-12-02 18:30:00	646
0216-0008	2016-12-02 18:45:00	347
0216-0008	2016-12-02 19:00:00	33
0216-0008	2016-12-02 19:15:00	82
0216-0008	2016-12-02 19:30:00	76
0216-0008	2016-12-02 19:45:00	183
0216-0008	2016-12-02 20:00:00	613
0216-0008	2016-12-02 20:15:00	217
0216-0008	2016-12-02 20:30:00	0
0216-0008	2016-12-02 20:45:00	0
0216-0008	2016-12-02 21:00:00	0
0216-0008	2016-12-02 21:15:00	97
0216-0008	2016-12-02 21:30:00	142
0216-0008	2016-12-02 21:45:00	47
0216-0008	2016-12-02 22:00:00	77
0216-0008	2016-12-02 22:15:00	28
0216-0008	2016-12-02 22:30:00	0
0216-0008	2016-12-02 22:45:00	7
0216-0008	2016-12-02 23:00:00	0
0216-0008	2016-12-02 23:15:00	8
0216-0008	2016-12-02 23:30:00	0
0216-0008	2016-12-02 23:45:00	0
0216-0008	2016-12-03 00:00:00	9
0216-0008	2016-12-03 00:15:00	0
0216-0008	2016-12-03 00:30:00	0
0216-0008	2016-12-03 00:45:00	0
0216-0008	2016-12-03 01:00:00	0
0216-0008	2016-12-03 01:15:00	0
0216-0008	2016-12-03 01:30:00	0
0216-0008	2016-12-03 01:45:00	9
0216-0008	2016-12-03 02:00:00	0
0216-0008	2016-12-03 02:15:00	0
0216-0008	2016-12-03 02:30:00	0
0216-0008	2016-12-03 02:45:00	68
0216-0008	2016-12-03 03:00:00	9
0216-0008	2016-12-03 03:15:00	44
0216-0008	2016-12-03 03:30:00	153
0216-0008	2016-12-03 03:45:00	735
0216-0008	2016-12-03 04:00:00	159
0216-0008	2016-12-03 04:15:00	177
0216-0008	2016-12-03 04:30:00	69
0216-0008	2016-12-03 04:45:00	52
0216-0008	2016-12-03 05:00:00	688
0216-0008	2016-12-03 05:15:00	0
0216-0008	2016-12-03 05:30:00	0
0216-0008	2016-12-03 05:45:00	0
0216-0008	2016-12-03 06:00:00	0
0216-0008	2016-12-03 06:15:00	4
0216-0008	2016-12-03 06:30:00	83
0216-0008	2016-12-03 06:45:00	0
0216-0008	2016-12-03 07:00:00	0
0216-0008	2016-12-03 07:15:00	0
0216-0008	2016-12-03 07:30:00	89
0216-0008	2016-12-03 07:45:00	21
0216-0008	2016-12-03 08:00:00	0
0216-0008	2016-12-03 08:15:00	154
0216-0008	2016-12-03 08:30:00	1008
0216-0008	2016-12-03 08:45:00	1196
0216-0008	2016-12-03 09:00:00	613
0216-0008	2016-12-03 09:15:00	1351
0216-0008	2016-12-03 09:30:00	417
0216-0008	2016-12-03 09:45:00	669
0216-0008	2016-12-03 10:00:00	470
0216-0008	2016-12-03 10:15:00	239
0216-0008	2016-12-03 10:30:00	207
0216-0008	2016-12-03 10:45:00	324
0216-0008	2016-12-03 11:00:00	457
0216-0008	2016-12-03 11:15:00	994
0216-0008	2016-12-03 11:30:00	556
0216-0008	2016-12-03 11:45:00	26
0216-0008	2016-12-03 12:00:00	44
0216-0008	2016-12-03 12:15:00	91
0216-0008	2016-12-03 12:30:00	147
0216-0008	2016-12-03 12:45:00	197
0216-0008	2016-12-03 13:00:00	412
0216-0008	2016-12-03 13:15:00	557
0216-0008	2016-12-03 13:30:00	1201
0216-0008	2016-12-03 13:45:00	1017
0216-0008	2016-12-03 14:00:00	1187
0216-0008	2016-12-03 14:15:00	318
0216-0008	2016-12-03 14:30:00	594
0216-0008	2016-12-03 14:45:00	1303
0216-0008	2016-12-03 15:00:00	215
0216-0008	2016-12-03 15:15:00	26
0216-0008	2016-12-03 15:30:00	316
0216-0008	2016-12-03 15:45:00	1236
0216-0008	2016-12-03 16:00:00	510
0216-0008	2016-12-03 16:15:00	786
0216-0008	2016-12-03 16:30:00	185
0216-0008	2016-12-03 16:45:00	74
0216-0008	2016-12-03 17:00:00	224
0216-0008	2016-12-03 17:15:00	83
0216-0008	2016-12-03 17:30:00	101
0216-0008	2016-12-03 17:45:00	112
0216-0008	2016-12-03 18:00:00	382
0216-0008	2016-12-03 18:15:00	999
0216-0008	2016-12-03 18:30:00	344
0216-0008	2016-12-03 18:45:00	8
0216-0008	2016-12-03 19:00:00	186
0216-0008	2016-12-03 19:15:00	0
0216-0008	2016-12-03 19:30:00	84
0216-0008	2016-12-03 19:45:00	70
0216-0008	2016-12-03 20:00:00	6
0216-0008	2016-12-03 20:15:00	133
0216-0008	2016-12-03 20:30:00	77
0216-0008	2016-12-03 20:45:00	30
0216-0008	2016-12-03 21:00:00	16
0216-0008	2016-12-03 21:15:00	0
0216-0008	2016-12-03 21:30:00	0
0216-0008	2016-12-03 21:45:00	0
0216-0008	2016-12-03 22:00:00	48
0216-0008	2016-12-03 22:15:00	0
0216-0008	2016-12-03 22:30:00	0
0216-0008	2016-12-03 22:45:00	0
0216-0008	2016-12-03 23:00:00	0
0216-0008	2016-12-03 23:15:00	9
0216-0008	2016-12-03 23:30:00	0
0216-0008	2016-12-03 23:45:00	0
0216-0008	2016-12-04 00:00:00	0
0216-0008	2016-12-04 00:15:00	0
0216-0008	2016-12-04 00:30:00	0
0216-0008	2016-12-04 00:45:00	73
0216-0008	2016-12-04 01:00:00	9
0216-0008	2016-12-04 01:15:00	0
0216-0008	2016-12-04 01:30:00	0
0216-0008	2016-12-04 01:45:00	18
0216-0008	2016-12-04 02:00:00	0
0216-0008	2016-12-04 02:15:00	0
0216-0008	2016-12-04 02:30:00	0
0216-0008	2016-12-04 02:45:00	8
0216-0008	2016-12-04 03:00:00	8
0216-0008	2016-12-04 03:15:00	0
0216-0008	2016-12-04 03:30:00	0
0216-0008	2016-12-04 03:45:00	0
0216-0008	2016-12-04 04:00:00	0
0216-0008	2016-12-04 04:15:00	0
0216-0008	2016-12-04 04:30:00	4
0216-0008	2016-12-04 04:45:00	141
0216-0008	2016-12-04 05:00:00	166
0216-0008	2016-12-04 05:15:00	137
0216-0008	2016-12-04 05:30:00	1160
0216-0008	2016-12-04 05:45:00	177
0216-0008	2016-12-04 06:00:00	75
0216-0008	2016-12-04 06:15:00	548
0216-0008	2016-12-04 06:30:00	112
0216-0008	2016-12-04 06:45:00	4
0216-0008	2016-12-04 07:00:00	56
0216-0008	2016-12-04 07:15:00	82
0216-0008	2016-12-04 07:30:00	667
0216-0008	2016-12-04 07:45:00	122
0216-0008	2016-12-04 08:00:00	23
0216-0008	2016-12-04 08:15:00	49
0216-0008	2016-12-04 08:30:00	35
0216-0008	2016-12-04 08:45:00	41
0216-0008	2016-12-04 09:00:00	98
0216-0008	2016-12-04 09:15:00	131
0216-0008	2016-12-04 09:30:00	724
0216-0008	2016-12-04 09:45:00	208
0216-0008	2016-12-04 10:00:00	519
0216-0008	2016-12-04 10:15:00	0
0216-0008	2016-12-04 10:30:00	0
0216-0008	2016-12-04 10:45:00	0
0216-0008	2016-12-04 11:00:00	0
0216-0008	2016-12-04 11:15:00	339
0216-0008	2016-12-04 11:30:00	80
0216-0008	2016-12-04 11:45:00	484
0216-0008	2016-12-04 12:00:00	506
0216-0008	2016-12-04 12:15:00	107
0216-0008	2016-12-04 12:30:00	596
0216-0008	2016-12-04 12:45:00	0
0216-0008	2016-12-04 13:00:00	0
0216-0008	2016-12-04 13:15:00	0
0216-0008	2016-12-04 13:30:00	0
0216-0008	2016-12-04 13:45:00	0
0216-0008	2016-12-04 14:00:00	490
0216-0008	2016-12-04 14:15:00	464
0216-0008	2016-12-04 14:30:00	464
0216-0008	2016-12-04 14:45:00	154
0216-0008	2016-12-04 15:00:00	161
0216-0008	2016-12-04 15:15:00	0
0216-0008	2016-12-04 15:30:00	71
0216-0008	2016-12-04 15:45:00	7
0216-0008	2016-12-04 16:00:00	34
0216-0008	2016-12-04 16:15:00	40
0216-0008	2016-12-04 16:30:00	91
0216-0008	2016-12-04 16:45:00	40
0216-0008	2016-12-04 17:00:00	77
0216-0008	2016-12-04 17:15:00	31
0216-0008	2016-12-04 17:30:00	131
0216-0008	2016-12-04 17:45:00	46
0216-0008	2016-12-04 18:00:00	0
0216-0008	2016-12-04 18:15:00	38
0216-0008	2016-12-04 18:30:00	0
0216-0008	2016-12-04 18:45:00	63
0216-0008	2016-12-04 19:00:00	150
0216-0008	2016-12-04 19:15:00	668
0216-0008	2016-12-04 19:30:00	179
0216-0008	2016-12-04 19:45:00	686
0216-0008	2016-12-04 20:00:00	644
0216-0008	2016-12-04 20:15:00	0
0216-0008	2016-12-04 20:30:00	0
0216-0008	2016-12-04 20:45:00	0
0216-0008	2016-12-04 21:00:00	43
0216-0008	2016-12-04 21:15:00	0
0216-0008	2016-12-04 21:30:00	63
0216-0008	2016-12-04 21:45:00	0
0216-0008	2016-12-04 22:00:00	0
0216-0008	2016-12-04 22:15:00	16
0216-0008	2016-12-04 22:30:00	0
0216-0008	2016-12-04 22:45:00	10
0216-0008	2016-12-04 23:00:00	0
0216-0008	2016-12-04 23:15:00	0
0216-0008	2016-12-04 23:30:00	0
0216-0008	2016-12-04 23:45:00	0
0216-0008	2016-12-05 00:00:00	0
0216-0008	2016-12-05 00:15:00	0
0216-0008	2016-12-05 00:30:00	0
0216-0008	2016-12-05 00:45:00	0
0216-0008	2016-12-05 01:00:00	0
0216-0008	2016-12-05 01:15:00	0
0216-0008	2016-12-05 01:30:00	0
0216-0008	2016-12-05 01:45:00	0
0216-0008	2016-12-05 02:00:00	0
0216-0008	2016-12-05 02:15:00	0
0216-0008	2016-12-05 02:30:00	0
0216-0008	2016-12-05 02:45:00	0
0216-0008	2016-12-05 03:00:00	60
0216-0008	2016-12-05 03:15:00	0
0216-0008	2016-12-05 03:30:00	0
0216-0008	2016-12-05 03:45:00	0
0216-0008	2016-12-05 04:00:00	6
0216-0008	2016-12-05 04:15:00	0
0216-0008	2016-12-05 04:30:00	0
0216-0008	2016-12-05 04:45:00	0
0216-0008	2016-12-05 05:00:00	0
0216-0008	2016-12-05 05:15:00	5
0216-0008	2016-12-05 05:30:00	0
0216-0008	2016-12-05 05:45:00	10
0216-0008	2016-12-05 06:00:00	0
0216-0008	2016-12-05 06:15:00	0
0216-0008	2016-12-05 06:30:00	166
0216-0008	2016-12-05 06:45:00	204
0216-0008	2016-12-05 07:00:00	36
0216-0008	2016-12-05 07:15:00	88
0216-0008	2016-12-05 07:30:00	8
0216-0008	2016-12-05 07:45:00	479
0216-0008	2016-12-05 08:00:00	285
0216-0008	2016-12-05 08:15:00	257
0216-0008	2016-12-05 08:30:00	6
0216-0008	2016-12-05 08:45:00	210
0216-0008	2016-12-05 09:00:00	925
0216-0008	2016-12-05 09:15:00	544
0216-0008	2016-12-05 09:30:00	515
0216-0008	2016-12-05 09:45:00	928
0216-0008	2016-12-05 10:00:00	44
0216-0008	2016-12-05 10:15:00	221
0216-0008	2016-12-05 10:30:00	59
0216-0008	2016-12-05 10:45:00	216
0216-0008	2016-12-05 11:00:00	85
0216-0008	2016-12-05 11:15:00	234
0216-0008	2016-12-05 11:30:00	1263
0216-0008	2016-12-05 11:45:00	313
0216-0008	2016-12-05 12:00:00	393
0216-0008	2016-12-05 12:15:00	698
0216-0008	2016-12-05 12:30:00	1169
0216-0008	2016-12-05 12:45:00	120
0216-0008	2016-12-05 13:00:00	88
0216-0008	2016-12-05 13:15:00	28
0216-0008	2016-12-05 13:30:00	45
0216-0008	2016-12-05 13:45:00	704
0216-0008	2016-12-05 14:00:00	772
0216-0008	2016-12-05 14:15:00	203
0216-0008	2016-12-05 14:30:00	72
0216-0008	2016-12-05 14:45:00	91
0216-0008	2016-12-05 15:00:00	854
0216-0008	2016-12-05 15:15:00	355
0216-0008	2016-12-05 15:30:00	707
0216-0008	2016-12-05 15:45:00	476
0216-0008	2016-12-05 16:00:00	56
0216-0008	2016-12-05 16:15:00	748
0216-0008	2016-12-05 16:30:00	45
0216-0008	2016-12-05 16:45:00	424
0216-0008	2016-12-05 17:00:00	1010
0216-0008	2016-12-05 17:15:00	6
0216-0008	2016-12-05 17:30:00	0
0216-0008	2016-12-05 17:45:00	0
0216-0008	2016-12-05 18:00:00	0
0216-0008	2016-12-05 18:15:00	0
0216-0008	2016-12-05 18:30:00	111
0216-0008	2016-12-05 18:45:00	101
0216-0008	2016-12-05 19:00:00	0
0216-0008	2016-12-05 19:15:00	0
0216-0008	2016-12-05 19:30:00	9
0216-0008	2016-12-05 19:45:00	0
0216-0008	2016-12-05 20:00:00	0
0216-0008	2016-12-05 20:15:00	8
0216-0008	2016-12-05 20:30:00	113
0216-0008	2016-12-05 20:45:00	0
0216-0008	2016-12-05 21:00:00	0
0216-0008	2016-12-05 21:15:00	0
0216-0008	2016-12-05 21:30:00	0
0216-0008	2016-12-05 21:45:00	0
0216-0008	2016-12-05 22:00:00	0
0216-0008	2016-12-05 22:15:00	49
0216-0008	2016-12-05 22:30:00	0
0216-0008	2016-12-05 22:45:00	0
0216-0008	2016-12-05 23:00:00	0
0216-0008	2016-12-05 23:15:00	0
0216-0008	2016-12-05 23:30:00	0
0216-0008	2016-12-05 23:45:00	0
0216-0008	2016-12-06 00:00:00	0
0216-0008	2016-12-06 00:15:00	0
0216-0008	2016-12-06 00:30:00	0
0216-0008	2016-12-06 00:45:00	0
0216-0008	2016-12-06 01:00:00	0
0216-0008	2016-12-06 01:15:00	0
0216-0008	2016-12-06 01:30:00	0
0216-0008	2016-12-06 01:45:00	0
0216-0008	2016-12-06 02:00:00	0
0216-0008	2016-12-06 02:15:00	0
0216-0008	2016-12-06 02:30:00	0
0216-0008	2016-12-06 02:45:00	0
0216-0008	2016-12-06 03:00:00	0
0216-0008	2016-12-06 03:15:00	0
0216-0008	2016-12-06 03:30:00	0
0216-0008	2016-12-06 03:45:00	0
0216-0008	2016-12-06 04:00:00	0
0216-0008	2016-12-06 04:15:00	0
0216-0008	2016-12-06 04:30:00	0
0216-0008	2016-12-06 04:45:00	0
0216-0008	2016-12-06 05:00:00	0
0216-0008	2016-12-06 05:15:00	0
0216-0008	2016-12-06 05:30:00	0
0216-0008	2016-12-06 05:45:00	280
0216-0008	2016-12-06 06:00:00	213
0216-0008	2016-12-06 06:15:00	107
0216-0008	2016-12-06 06:30:00	221
0216-0008	2016-12-06 06:45:00	84
0216-0008	2016-12-06 07:00:00	43
0216-0008	2016-12-06 07:15:00	381
0216-0008	2016-12-06 07:30:00	101
0216-0008	2016-12-06 07:45:00	394
0216-0008	2016-12-06 08:00:00	192
0216-0008	2016-12-06 08:15:00	99
0216-0008	2016-12-06 08:30:00	37
0216-0008	2016-12-06 08:45:00	40
0216-0008	2016-12-06 09:00:00	7
0216-0008	2016-12-06 09:15:00	49
0216-0008	2016-12-06 09:30:00	99
0216-0008	2016-12-06 09:45:00	0
0216-0008	2016-12-06 10:00:00	331
0216-0008	2016-12-06 10:15:00	1299
0216-0008	2016-12-06 10:30:00	130
0216-0008	2016-12-06 10:45:00	15
0216-0008	2016-12-06 11:00:00	0
0216-0008	2016-12-06 11:15:00	0
0216-0008	2016-12-06 11:30:00	0
0216-0008	2016-12-06 11:45:00	0
0216-0008	2016-12-06 12:00:00	0
0216-0008	2016-12-06 12:15:00	0
0216-0008	2016-12-06 12:30:00	0
0216-0008	2016-12-06 12:45:00	0
0216-0008	2016-12-06 13:00:00	0
0216-0008	2016-12-06 13:15:00	0
0216-0008	2016-12-06 13:30:00	0
0216-0008	2016-12-06 13:45:00	0
0216-0008	2016-12-06 14:00:00	0
0216-0008	2016-12-06 14:15:00	0
0216-0008	2016-12-06 14:30:00	0
0216-0008	2016-12-06 14:45:00	0
0216-0008	2016-12-06 15:00:00	0
0216-0008	2016-12-06 15:15:00	0
0216-0008	2016-12-06 15:30:00	0
0216-0008	2016-12-06 15:45:00	0
0216-0008	2016-12-06 16:00:00	0
0216-0008	2016-12-06 16:15:00	0
0216-0008	2016-12-06 16:30:00	0
0216-0008	2016-12-06 16:45:00	0
0216-0008	2016-12-06 17:00:00	0
0216-0008	2016-12-06 17:15:00	0
0216-0008	2016-12-06 17:30:00	0
0216-0008	2016-12-06 17:45:00	0
0216-0008	2016-12-06 18:00:00	0
0216-0008	2016-12-06 18:15:00	0
0216-0008	2016-12-06 18:30:00	0
0216-0008	2016-12-06 18:45:00	0
0216-0008	2016-12-06 19:00:00	0
0216-0008	2016-12-06 19:15:00	0
0216-0008	2016-12-06 19:30:00	0
0216-0008	2016-12-06 19:45:00	0
0216-0008	2016-12-06 20:00:00	0
0216-0008	2016-12-06 20:15:00	0
0216-0008	2016-12-06 20:30:00	0
0216-0008	2016-12-06 20:45:00	0
0216-0008	2016-12-06 21:00:00	0
0216-0008	2016-12-06 21:15:00	0
0216-0008	2016-12-06 21:30:00	0
0216-0008	2016-12-06 21:45:00	0
0216-0008	2016-12-06 22:00:00	0
0216-0008	2016-12-06 22:15:00	0
0216-0008	2016-12-06 22:30:00	0
0216-0008	2016-12-06 22:45:00	0
0216-0008	2016-12-06 23:00:00	0
0216-0008	2016-12-06 23:15:00	0
0216-0008	2016-12-06 23:30:00	0
0216-0008	2016-12-06 23:45:00	0
