## Supplementary Data 2 for "Digital phenotyping by consumer wearables identifies sleep-associated markers of cardiovascular disease risk and biological aging": ActivityTable_0216-0010-NHC.tsv

0216-0010	2016-11-29 00:00:00	0
0216-0010	2016-11-29 00:15:00	0
0216-0010	2016-11-29 00:30:00	0
0216-0010	2016-11-29 00:45:00	0
0216-0010	2016-11-29 01:00:00	0
0216-0010	2016-11-29 01:15:00	0
0216-0010	2016-11-29 01:30:00	0
0216-0010	2016-11-29 01:45:00	0
0216-0010	2016-11-29 02:00:00	0
0216-0010	2016-11-29 02:15:00	0
0216-0010	2016-11-29 02:30:00	0
0216-0010	2016-11-29 02:45:00	0
0216-0010	2016-11-29 03:00:00	0
0216-0010	2016-11-29 03:15:00	0
0216-0010	2016-11-29 03:30:00	0
0216-0010	2016-11-29 03:45:00	0
0216-0010	2016-11-29 04:00:00	0
0216-0010	2016-11-29 04:15:00	0
0216-0010	2016-11-29 04:30:00	0
0216-0010	2016-11-29 04:45:00	0
0216-0010	2016-11-29 05:00:00	0
0216-0010	2016-11-29 05:15:00	0
0216-0010	2016-11-29 05:30:00	0
0216-0010	2016-11-29 05:45:00	0
0216-0010	2016-11-29 06:00:00	0
0216-0010	2016-11-29 06:15:00	0
0216-0010	2016-11-29 06:30:00	0
0216-0010	2016-11-29 06:45:00	0
0216-0010	2016-11-29 07:00:00	0
0216-0010	2016-11-29 07:15:00	0
0216-0010	2016-11-29 07:30:00	0
0216-0010	2016-11-29 07:45:00	0
0216-0010	2016-11-29 08:00:00	0
0216-0010	2016-11-29 08:15:00	0
0216-0010	2016-11-29 08:30:00	0
0216-0010	2016-11-29 08:45:00	0
0216-0010	2016-11-29 09:00:00	0
0216-0010	2016-11-29 09:15:00	0
0216-0010	2016-11-29 09:30:00	0
0216-0010	2016-11-29 09:45:00	0
0216-0010	2016-11-29 10:00:00	0
0216-0010	2016-11-29 10:15:00	0
0216-0010	2016-11-29 10:30:00	0
0216-0010	2016-11-29 10:45:00	0
0216-0010	2016-11-29 11:00:00	0
0216-0010	2016-11-29 11:15:00	0
0216-0010	2016-11-29 11:30:00	0
0216-0010	2016-11-29 11:45:00	0
0216-0010	2016-11-29 12:00:00	0
0216-0010	2016-11-29 12:15:00	7
0216-0010	2016-11-29 12:30:00	0
0216-0010	2016-11-29 12:45:00	6
0216-0010	2016-11-29 13:00:00	363
0216-0010	2016-11-29 13:15:00	1278
0216-0010	2016-11-29 13:30:00	1273
0216-0010	2016-11-29 13:45:00	0
0216-0010	2016-11-29 14:00:00	58
0216-0010	2016-11-29 14:15:00	184
0216-0010	2016-11-29 14:30:00	185
0216-0010	2016-11-29 14:45:00	1062
0216-0010	2016-11-29 15:00:00	176
0216-0010	2016-11-29 15:15:00	35
0216-0010	2016-11-29 15:30:00	651
0216-0010	2016-11-29 15:45:00	437
0216-0010	2016-11-29 16:00:00	75
0216-0010	2016-11-29 16:15:00	0
0216-0010	2016-11-29 16:30:00	46
0216-0010	2016-11-29 16:45:00	72
0216-0010	2016-11-29 17:00:00	83
0216-0010	2016-11-29 17:15:00	0
0216-0010	2016-11-29 17:30:00	20
0216-0010	2016-11-29 17:45:00	47
0216-0010	2016-11-29 18:00:00	967
0216-0010	2016-11-29 18:15:00	154
0216-0010	2016-11-29 18:30:00	7
0216-0010	2016-11-29 18:45:00	86
0216-0010	2016-11-29 19:00:00	22
0216-0010	2016-11-29 19:15:00	31
0216-0010	2016-11-29 19:30:00	71
0216-0010	2016-11-29 19:45:00	57
0216-0010	2016-11-29 20:00:00	108
0216-0010	2016-11-29 20:15:00	0
0216-0010	2016-11-29 20:30:00	0
0216-0010	2016-11-29 20:45:00	7
0216-0010	2016-11-29 21:00:00	43
0216-0010	2016-11-29 21:15:00	23
0216-0010	2016-11-29 21:30:00	34
0216-0010	2016-11-29 21:45:00	0
0216-0010	2016-11-29 22:00:00	53
0216-0010	2016-11-29 22:15:00	0
0216-0010	2016-11-29 22:30:00	0
0216-0010	2016-11-29 22:45:00	29
0216-0010	2016-11-29 23:00:00	78
0216-0010	2016-11-29 23:15:00	0
0216-0010	2016-11-29 23:30:00	0
0216-0010	2016-11-29 23:45:00	0
0216-0010	2016-11-30 00:00:00	0
0216-0010	2016-11-30 00:15:00	0
0216-0010	2016-11-30 00:30:00	0
0216-0010	2016-11-30 00:45:00	0
0216-0010	2016-11-30 01:00:00	0
0216-0010	2016-11-30 01:15:00	78
0216-0010	2016-11-30 01:30:00	73
0216-0010	2016-11-30 01:45:00	135
0216-0010	2016-11-30 02:00:00	0
0216-0010	2016-11-30 02:15:00	0
0216-0010	2016-11-30 02:30:00	0
0216-0010	2016-11-30 02:45:00	0
0216-0010	2016-11-30 03:00:00	0
0216-0010	2016-11-30 03:15:00	0
0216-0010	2016-11-30 03:30:00	0
0216-0010	2016-11-30 03:45:00	0
0216-0010	2016-11-30 04:00:00	0
0216-0010	2016-11-30 04:15:00	0
0216-0010	2016-11-30 04:30:00	0
0216-0010	2016-11-30 04:45:00	0
0216-0010	2016-11-30 05:00:00	0
0216-0010	2016-11-30 05:15:00	0
0216-0010	2016-11-30 05:30:00	0
0216-0010	2016-11-30 05:45:00	0
0216-0010	2016-11-30 06:00:00	0
0216-0010	2016-11-30 06:15:00	0
0216-0010	2016-11-30 06:30:00	4
0216-0010	2016-11-30 06:45:00	0
0216-0010	2016-11-30 07:00:00	54
0216-0010	2016-11-30 07:15:00	101
0216-0010	2016-11-30 07:30:00	165
0216-0010	2016-11-30 07:45:00	166
0216-0010	2016-11-30 08:00:00	30
0216-0010	2016-11-30 08:15:00	0
0216-0010	2016-11-30 08:30:00	267
0216-0010	2016-11-30 08:45:00	750
0216-0010	2016-11-30 09:00:00	199
0216-0010	2016-11-30 09:15:00	30
0216-0010	2016-11-30 09:30:00	135
0216-0010	2016-11-30 09:45:00	30
0216-0010	2016-11-30 10:00:00	56
0216-0010	2016-11-30 10:15:00	11
0216-0010	2016-11-30 10:30:00	73
0216-0010	2016-11-30 10:45:00	30
0216-0010	2016-11-30 11:00:00	9
0216-0010	2016-11-30 11:15:00	289
0216-0010	2016-11-30 11:30:00	131
0216-0010	2016-11-30 11:45:00	10
0216-0010	2016-11-30 12:00:00	0
0216-0010	2016-11-30 12:15:00	18
0216-0010	2016-11-30 12:30:00	7
0216-0010	2016-11-30 12:45:00	31
0216-0010	2016-11-30 13:00:00	106
0216-0010	2016-11-30 13:15:00	25
0216-0010	2016-11-30 13:30:00	65
0216-0010	2016-11-30 13:45:00	25
0216-0010	2016-11-30 14:00:00	0
0216-0010	2016-11-30 14:15:00	0
0216-0010	2016-11-30 14:30:00	0
0216-0010	2016-11-30 14:45:00	0
0216-0010	2016-11-30 15:00:00	52
0216-0010	2016-11-30 15:15:00	108
0216-0010	2016-11-30 15:30:00	296
0216-0010	2016-11-30 15:45:00	26
0216-0010	2016-11-30 16:00:00	0
0216-0010	2016-11-30 16:15:00	67
0216-0010	2016-11-30 16:30:00	75
0216-0010	2016-11-30 16:45:00	48
0216-0010	2016-11-30 17:00:00	30
0216-0010	2016-11-30 17:15:00	0
0216-0010	2016-11-30 17:30:00	0
0216-0010	2016-11-30 17:45:00	210
0216-0010	2016-11-30 18:00:00	1011
0216-0010	2016-11-30 18:15:00	497
0216-0010	2016-11-30 18:30:00	4
0216-0010	2016-11-30 18:45:00	21
0216-0010	2016-11-30 19:00:00	96
0216-0010	2016-11-30 19:15:00	62
0216-0010	2016-11-30 19:30:00	56
0216-0010	2016-11-30 19:45:00	92
0216-0010	2016-11-30 20:00:00	0
0216-0010	2016-11-30 20:15:00	31
0216-0010	2016-11-30 20:30:00	38
0216-0010	2016-11-30 20:45:00	0
0216-0010	2016-11-30 21:00:00	22
0216-0010	2016-11-30 21:15:00	181
0216-0010	2016-11-30 21:30:00	0
0216-0010	2016-11-30 21:45:00	0
0216-0010	2016-11-30 22:00:00	14
0216-0010	2016-11-30 22:15:00	35
0216-0010	2016-11-30 22:30:00	0
0216-0010	2016-11-30 22:45:00	0
0216-0010	2016-11-30 23:00:00	0
0216-0010	2016-11-30 23:15:00	0
0216-0010	2016-11-30 23:30:00	21
0216-0010	2016-11-30 23:45:00	0
0216-0010	2016-12-01 00:00:00	0
0216-0010	2016-12-01 00:15:00	0
0216-0010	2016-12-01 00:30:00	0
0216-0010	2016-12-01 00:45:00	40
0216-0010	2016-12-01 01:00:00	16
0216-0010	2016-12-01 01:15:00	30
0216-0010	2016-12-01 01:30:00	43
0216-0010	2016-12-01 01:45:00	14
0216-0010	2016-12-01 02:00:00	0
0216-0010	2016-12-01 02:15:00	11
0216-0010	2016-12-01 02:30:00	0
0216-0010	2016-12-01 02:45:00	0
0216-0010	2016-12-01 03:00:00	0
0216-0010	2016-12-01 03:15:00	0
0216-0010	2016-12-01 03:30:00	0
0216-0010	2016-12-01 03:45:00	0
0216-0010	2016-12-01 04:00:00	0
0216-0010	2016-12-01 04:15:00	14
0216-0010	2016-12-01 04:30:00	0
0216-0010	2016-12-01 04:45:00	0
0216-0010	2016-12-01 05:00:00	0
0216-0010	2016-12-01 05:15:00	14
0216-0010	2016-12-01 05:30:00	58
0216-0010	2016-12-01 05:45:00	0
0216-0010	2016-12-01 06:00:00	46
0216-0010	2016-12-01 06:15:00	13
0216-0010	2016-12-01 06:30:00	11
0216-0010	2016-12-01 06:45:00	0
0216-0010	2016-12-01 07:00:00	0
0216-0010	2016-12-01 07:15:00	4
0216-0010	2016-12-01 07:30:00	0
0216-0010	2016-12-01 07:45:00	0
0216-0010	2016-12-01 08:00:00	0
0216-0010	2016-12-01 08:15:00	364
0216-0010	2016-12-01 08:30:00	62
0216-0010	2016-12-01 08:45:00	645
0216-0010	2016-12-01 09:00:00	1031
0216-0010	2016-12-01 09:15:00	131
0216-0010	2016-12-01 09:30:00	256
0216-0010	2016-12-01 09:45:00	84
0216-0010	2016-12-01 10:00:00	76
0216-0010	2016-12-01 10:15:00	0
0216-0010	2016-12-01 10:30:00	36
0216-0010	2016-12-01 10:45:00	0
0216-0010	2016-12-01 11:00:00	36
0216-0010	2016-12-01 11:15:00	23
0216-0010	2016-12-01 11:30:00	63
0216-0010	2016-12-01 11:45:00	0
0216-0010	2016-12-01 12:00:00	11
0216-0010	2016-12-01 12:15:00	4
0216-0010	2016-12-01 12:30:00	58
0216-0010	2016-12-01 12:45:00	55
0216-0010	2016-12-01 13:00:00	260
0216-0010	2016-12-01 13:15:00	58
0216-0010	2016-12-01 13:30:00	39
0216-0010	2016-12-01 13:45:00	121
0216-0010	2016-12-01 14:00:00	348
0216-0010	2016-12-01 14:15:00	293
0216-0010	2016-12-01 14:30:00	455
0216-0010	2016-12-01 14:45:00	61
0216-0010	2016-12-01 15:00:00	31
0216-0010	2016-12-01 15:15:00	171
0216-0010	2016-12-01 15:30:00	367
0216-0010	2016-12-01 15:45:00	138
0216-0010	2016-12-01 16:00:00	165
0216-0010	2016-12-01 16:15:00	860
0216-0010	2016-12-01 16:30:00	32
0216-0010	2016-12-01 16:45:00	436
0216-0010	2016-12-01 17:00:00	112
0216-0010	2016-12-01 17:15:00	199
0216-0010	2016-12-01 17:30:00	114
0216-0010	2016-12-01 17:45:00	490
0216-0010	2016-12-01 18:00:00	701
0216-0010	2016-12-01 18:15:00	442
0216-0010	2016-12-01 18:30:00	22
0216-0010	2016-12-01 18:45:00	24
0216-0010	2016-12-01 19:00:00	120
0216-0010	2016-12-01 19:15:00	111
0216-0010	2016-12-01 19:30:00	76
0216-0010	2016-12-01 19:45:00	60
0216-0010	2016-12-01 20:00:00	0
0216-0010	2016-12-01 20:15:00	0
0216-0010	2016-12-01 20:30:00	18
0216-0010	2016-12-01 20:45:00	0
0216-0010	2016-12-01 21:00:00	26
0216-0010	2016-12-01 21:15:00	37
0216-0010	2016-12-01 21:30:00	215
0216-0010	2016-12-01 21:45:00	16
0216-0010	2016-12-01 22:00:00	37
0216-0010	2016-12-01 22:15:00	0
0216-0010	2016-12-01 22:30:00	0
0216-0010	2016-12-01 22:45:00	61
0216-0010	2016-12-01 23:00:00	0
0216-0010	2016-12-01 23:15:00	0
0216-0010	2016-12-01 23:30:00	0
0216-0010	2016-12-01 23:45:00	0
0216-0010	2016-12-02 00:00:00	0
0216-0010	2016-12-02 00:15:00	0
0216-0010	2016-12-02 00:30:00	0
0216-0010	2016-12-02 00:45:00	0
0216-0010	2016-12-02 01:00:00	0
0216-0010	2016-12-02 01:15:00	75
0216-0010	2016-12-02 01:30:00	104
0216-0010	2016-12-02 01:45:00	98
0216-0010	2016-12-02 02:00:00	5
0216-0010	2016-12-02 02:15:00	0
0216-0010	2016-12-02 02:30:00	0
0216-0010	2016-12-02 02:45:00	10
0216-0010	2016-12-02 03:00:00	0
0216-0010	2016-12-02 03:15:00	20
0216-0010	2016-12-02 03:30:00	0
0216-0010	2016-12-02 03:45:00	0
0216-0010	2016-12-02 04:00:00	0
0216-0010	2016-12-02 04:15:00	0
0216-0010	2016-12-02 04:30:00	0
0216-0010	2016-12-02 04:45:00	0
0216-0010	2016-12-02 05:00:00	0
0216-0010	2016-12-02 05:15:00	6
0216-0010	2016-12-02 05:30:00	0
0216-0010	2016-12-02 05:45:00	0
0216-0010	2016-12-02 06:00:00	7
0216-0010	2016-12-02 06:15:00	9
0216-0010	2016-12-02 06:30:00	0
0216-0010	2016-12-02 06:45:00	0
0216-0010	2016-12-02 07:00:00	10
0216-0010	2016-12-02 07:15:00	315
0216-0010	2016-12-02 07:30:00	255
0216-0010	2016-12-02 07:45:00	37
0216-0010	2016-12-02 08:00:00	148
0216-0010	2016-12-02 08:15:00	176
0216-0010	2016-12-02 08:30:00	71
0216-0010	2016-12-02 08:45:00	936
0216-0010	2016-12-02 09:00:00	765
0216-0010	2016-12-02 09:15:00	446
0216-0010	2016-12-02 09:30:00	116
0216-0010	2016-12-02 09:45:00	53
0216-0010	2016-12-02 10:00:00	194
0216-0010	2016-12-02 10:15:00	5
0216-0010	2016-12-02 10:30:00	0
0216-0010	2016-12-02 10:45:00	63
0216-0010	2016-12-02 11:00:00	105
0216-0010	2016-12-02 11:15:00	0
0216-0010	2016-12-02 11:30:00	0
0216-0010	2016-12-02 11:45:00	72
0216-0010	2016-12-02 12:00:00	0
0216-0010	2016-12-02 12:15:00	152
0216-0010	2016-12-02 12:30:00	0
0216-0010	2016-12-02 12:45:00	0
0216-0010	2016-12-02 13:00:00	24
0216-0010	2016-12-02 13:15:00	23
0216-0010	2016-12-02 13:30:00	0
0216-0010	2016-12-02 13:45:00	0
0216-0010	2016-12-02 14:00:00	10
0216-0010	2016-12-02 14:15:00	24
0216-0010	2016-12-02 14:30:00	87
0216-0010	2016-12-02 14:45:00	0
0216-0010	2016-12-02 15:00:00	0
0216-0010	2016-12-02 15:15:00	0
0216-0010	2016-12-02 15:30:00	32
0216-0010	2016-12-02 15:45:00	0
0216-0010	2016-12-02 16:00:00	64
0216-0010	2016-12-02 16:15:00	54
0216-0010	2016-12-02 16:30:00	22
0216-0010	2016-12-02 16:45:00	40
0216-0010	2016-12-02 17:00:00	29
0216-0010	2016-12-02 17:15:00	49
0216-0010	2016-12-02 17:30:00	0
0216-0010	2016-12-02 17:45:00	104
0216-0010	2016-12-02 18:00:00	756
0216-0010	2016-12-02 18:15:00	891
0216-0010	2016-12-02 18:30:00	136
0216-0010	2016-12-02 18:45:00	75
0216-0010	2016-12-02 19:00:00	168
0216-0010	2016-12-02 19:15:00	14
0216-0010	2016-12-02 19:30:00	37
0216-0010	2016-12-02 19:45:00	34
0216-0010	2016-12-02 20:00:00	0
0216-0010	2016-12-02 20:15:00	0
0216-0010	2016-12-02 20:30:00	8
0216-0010	2016-12-02 20:45:00	0
0216-0010	2016-12-02 21:00:00	112
0216-0010	2016-12-02 21:15:00	0
0216-0010	2016-12-02 21:30:00	0
0216-0010	2016-12-02 21:45:00	56
0216-0010	2016-12-02 22:00:00	41
0216-0010	2016-12-02 22:15:00	0
0216-0010	2016-12-02 22:30:00	0
0216-0010	2016-12-02 22:45:00	99
0216-0010	2016-12-02 23:00:00	0
0216-0010	2016-12-02 23:15:00	0
0216-0010	2016-12-02 23:30:00	10
0216-0010	2016-12-02 23:45:00	0
0216-0010	2016-12-03 00:00:00	34
0216-0010	2016-12-03 00:15:00	99
0216-0010	2016-12-03 00:30:00	0
0216-0010	2016-12-03 00:45:00	0
0216-0010	2016-12-03 01:00:00	0
0216-0010	2016-12-03 01:15:00	0
0216-0010	2016-12-03 01:30:00	0
0216-0010	2016-12-03 01:45:00	38
0216-0010	2016-12-03 02:00:00	0
0216-0010	2016-12-03 02:15:00	0
0216-0010	2016-12-03 02:30:00	0
0216-0010	2016-12-03 02:45:00	0
0216-0010	2016-12-03 03:00:00	0
0216-0010	2016-12-03 03:15:00	0
0216-0010	2016-12-03 03:30:00	0
0216-0010	2016-12-03 03:45:00	0
0216-0010	2016-12-03 04:00:00	12
0216-0010	2016-12-03 04:15:00	0
0216-0010	2016-12-03 04:30:00	0
0216-0010	2016-12-03 04:45:00	41
0216-0010	2016-12-03 05:00:00	0
0216-0010	2016-12-03 05:15:00	0
0216-0010	2016-12-03 05:30:00	0
0216-0010	2016-12-03 05:45:00	0
0216-0010	2016-12-03 06:00:00	0
0216-0010	2016-12-03 06:15:00	0
0216-0010	2016-12-03 06:30:00	0
0216-0010	2016-12-03 06:45:00	0
0216-0010	2016-12-03 07:00:00	0
0216-0010	2016-12-03 07:15:00	0
0216-0010	2016-12-03 07:30:00	34
0216-0010	2016-12-03 07:45:00	28
0216-0010	2016-12-03 08:00:00	268
0216-0010	2016-12-03 08:15:00	18
0216-0010	2016-12-03 08:30:00	193
0216-0010	2016-12-03 08:45:00	174
0216-0010	2016-12-03 09:00:00	218
0216-0010	2016-12-03 09:15:00	76
0216-0010	2016-12-03 09:30:00	19
0216-0010	2016-12-03 09:45:00	105
0216-0010	2016-12-03 10:00:00	152
0216-0010	2016-12-03 10:15:00	247
0216-0010	2016-12-03 10:30:00	261
0216-0010	2016-12-03 10:45:00	591
0216-0010	2016-12-03 11:00:00	356
0216-0010	2016-12-03 11:15:00	7
0216-0010	2016-12-03 11:30:00	608
0216-0010	2016-12-03 11:45:00	50
0216-0010	2016-12-03 12:00:00	26
0216-0010	2016-12-03 12:15:00	160
0216-0010	2016-12-03 12:30:00	397
0216-0010	2016-12-03 12:45:00	235
0216-0010	2016-12-03 13:00:00	202
0216-0010	2016-12-03 13:15:00	333
0216-0010	2016-12-03 13:30:00	183
0216-0010	2016-12-03 13:45:00	0
0216-0010	2016-12-03 14:00:00	31
0216-0010	2016-12-03 14:15:00	0
0216-0010	2016-12-03 14:30:00	0
0216-0010	2016-12-03 14:45:00	18
0216-0010	2016-12-03 15:00:00	0
0216-0010	2016-12-03 15:15:00	25
0216-0010	2016-12-03 15:30:00	134
0216-0010	2016-12-03 15:45:00	33
0216-0010	2016-12-03 16:00:00	0
0216-0010	2016-12-03 16:15:00	98
0216-0010	2016-12-03 16:30:00	18
0216-0010	2016-12-03 16:45:00	41
0216-0010	2016-12-03 17:00:00	97
0216-0010	2016-12-03 17:15:00	19
0216-0010	2016-12-03 17:30:00	0
0216-0010	2016-12-03 17:45:00	0
0216-0010	2016-12-03 18:00:00	0
0216-0010	2016-12-03 18:15:00	61
0216-0010	2016-12-03 18:30:00	34
0216-0010	2016-12-03 18:45:00	0
0216-0010	2016-12-03 19:00:00	0
0216-0010	2016-12-03 19:15:00	80
0216-0010	2016-12-03 19:30:00	9
0216-0010	2016-12-03 19:45:00	77
0216-0010	2016-12-03 20:00:00	97
0216-0010	2016-12-03 20:15:00	34
0216-0010	2016-12-03 20:30:00	45
0216-0010	2016-12-03 20:45:00	56
0216-0010	2016-12-03 21:00:00	27
0216-0010	2016-12-03 21:15:00	95
0216-0010	2016-12-03 21:30:00	0
0216-0010	2016-12-03 21:45:00	0
0216-0010	2016-12-03 22:00:00	10
0216-0010	2016-12-03 22:15:00	14
0216-0010	2016-12-03 22:30:00	17
0216-0010	2016-12-03 22:45:00	0
0216-0010	2016-12-03 23:00:00	0
0216-0010	2016-12-03 23:15:00	203
0216-0010	2016-12-03 23:30:00	196
0216-0010	2016-12-03 23:45:00	0
0216-0010	2016-12-04 00:00:00	0
0216-0010	2016-12-04 00:15:00	0
0216-0010	2016-12-04 00:30:00	0
0216-0010	2016-12-04 00:45:00	0
0216-0010	2016-12-04 01:00:00	17
0216-0010	2016-12-04 01:15:00	49
0216-0010	2016-12-04 01:30:00	0
0216-0010	2016-12-04 01:45:00	0
0216-0010	2016-12-04 02:00:00	120
0216-0010	2016-12-04 02:15:00	33
0216-0010	2016-12-04 02:30:00	0
0216-0010	2016-12-04 02:45:00	0
0216-0010	2016-12-04 03:00:00	0
0216-0010	2016-12-04 03:15:00	0
0216-0010	2016-12-04 03:30:00	0
0216-0010	2016-12-04 03:45:00	0
0216-0010	2016-12-04 04:00:00	0
0216-0010	2016-12-04 04:15:00	0
0216-0010	2016-12-04 04:30:00	0
0216-0010	2016-12-04 04:45:00	0
0216-0010	2016-12-04 05:00:00	0
0216-0010	2016-12-04 05:15:00	0
0216-0010	2016-12-04 05:30:00	0
0216-0010	2016-12-04 05:45:00	0
0216-0010	2016-12-04 06:00:00	0
0216-0010	2016-12-04 06:15:00	43
0216-0010	2016-12-04 06:30:00	41
0216-0010	2016-12-04 06:45:00	4
0216-0010	2016-12-04 07:00:00	12
0216-0010	2016-12-04 07:15:00	0
0216-0010	2016-12-04 07:30:00	0
0216-0010	2016-12-04 07:45:00	5
0216-0010	2016-12-04 08:00:00	0
0216-0010	2016-12-04 08:15:00	0
0216-0010	2016-12-04 08:30:00	10
0216-0010	2016-12-04 08:45:00	0
0216-0010	2016-12-04 09:00:00	0
0216-0010	2016-12-04 09:15:00	414
0216-0010	2016-12-04 09:30:00	129
0216-0010	2016-12-04 09:45:00	95
0216-0010	2016-12-04 10:00:00	160
0216-0010	2016-12-04 10:15:00	27
0216-0010	2016-12-04 10:30:00	0
0216-0010	2016-12-04 10:45:00	18
0216-0010	2016-12-04 11:00:00	15
0216-0010	2016-12-04 11:15:00	0
0216-0010	2016-12-04 11:30:00	0
0216-0010	2016-12-04 11:45:00	35
0216-0010	2016-12-04 12:00:00	0
0216-0010	2016-12-04 12:15:00	135
0216-0010	2016-12-04 12:30:00	65
0216-0010	2016-12-04 12:45:00	105
0216-0010	2016-12-04 13:00:00	0
0216-0010	2016-12-04 13:15:00	0
0216-0010	2016-12-04 13:30:00	142
0216-0010	2016-12-04 13:45:00	0
0216-0010	2016-12-04 14:00:00	0
0216-0010	2016-12-04 14:15:00	127
0216-0010	2016-12-04 14:30:00	0
0216-0010	2016-12-04 14:45:00	0
0216-0010	2016-12-04 15:00:00	0
0216-0010	2016-12-04 15:15:00	35
0216-0010	2016-12-04 15:30:00	216
0216-0010	2016-12-04 15:45:00	60
0216-0010	2016-12-04 16:00:00	0
0216-0010	2016-12-04 16:15:00	0
0216-0010	2016-12-04 16:30:00	0
0216-0010	2016-12-04 16:45:00	0
0216-0010	2016-12-04 17:00:00	89
0216-0010	2016-12-04 17:15:00	58
0216-0010	2016-12-04 17:30:00	10
0216-0010	2016-12-04 17:45:00	34
0216-0010	2016-12-04 18:00:00	8
0216-0010	2016-12-04 18:15:00	30
0216-0010	2016-12-04 18:30:00	23
0216-0010	2016-12-04 18:45:00	10
0216-0010	2016-12-04 19:00:00	0
0216-0010	2016-12-04 19:15:00	0
0216-0010	2016-12-04 19:30:00	0
0216-0010	2016-12-04 19:45:00	0
0216-0010	2016-12-04 20:00:00	132
0216-0010	2016-12-04 20:15:00	24
0216-0010	2016-12-04 20:30:00	0
0216-0010	2016-12-04 20:45:00	153
0216-0010	2016-12-04 21:00:00	51
0216-0010	2016-12-04 21:15:00	0
0216-0010	2016-12-04 21:30:00	10
0216-0010	2016-12-04 21:45:00	0
0216-0010	2016-12-04 22:00:00	0
0216-0010	2016-12-04 22:15:00	0
0216-0010	2016-12-04 22:30:00	0
0216-0010	2016-12-04 22:45:00	42
0216-0010	2016-12-04 23:00:00	94
0216-0010	2016-12-04 23:15:00	0
0216-0010	2016-12-04 23:30:00	0
0216-0010	2016-12-04 23:45:00	0
0216-0010	2016-12-05 00:00:00	0
0216-0010	2016-12-05 00:15:00	0
0216-0010	2016-12-05 00:30:00	0
0216-0010	2016-12-05 00:45:00	0
0216-0010	2016-12-05 01:00:00	0
0216-0010	2016-12-05 01:15:00	0
0216-0010	2016-12-05 01:30:00	15
0216-0010	2016-12-05 01:45:00	0
0216-0010	2016-12-05 02:00:00	78
0216-0010	2016-12-05 02:15:00	0
0216-0010	2016-12-05 02:30:00	0
0216-0010	2016-12-05 02:45:00	0
0216-0010	2016-12-05 03:00:00	0
0216-0010	2016-12-05 03:15:00	0
0216-0010	2016-12-05 03:30:00	0
0216-0010	2016-12-05 03:45:00	0
0216-0010	2016-12-05 04:00:00	0
0216-0010	2016-12-05 04:15:00	0
0216-0010	2016-12-05 04:30:00	0
0216-0010	2016-12-05 04:45:00	0
0216-0010	2016-12-05 05:00:00	0
0216-0010	2016-12-05 05:15:00	0
0216-0010	2016-12-05 05:30:00	0
0216-0010	2016-12-05 05:45:00	22
0216-0010	2016-12-05 06:00:00	0
0216-0010	2016-12-05 06:15:00	0
0216-0010	2016-12-05 06:30:00	0
0216-0010	2016-12-05 06:45:00	0
0216-0010	2016-12-05 07:00:00	0
0216-0010	2016-12-05 07:15:00	0
0216-0010	2016-12-05 07:30:00	0
0216-0010	2016-12-05 07:45:00	76
0216-0010	2016-12-05 08:00:00	10
0216-0010	2016-12-05 08:15:00	101
0216-0010	2016-12-05 08:30:00	460
0216-0010	2016-12-05 08:45:00	975
0216-0010	2016-12-05 09:00:00	787
0216-0010	2016-12-05 09:15:00	151
0216-0010	2016-12-05 09:30:00	197
0216-0010	2016-12-05 09:45:00	70
0216-0010	2016-12-05 10:00:00	152
0216-0010	2016-12-05 10:15:00	457
0216-0010	2016-12-05 10:30:00	297
0216-0010	2016-12-05 10:45:00	13
0216-0010	2016-12-05 11:00:00	812
0216-0010	2016-12-05 11:15:00	580
0216-0010	2016-12-05 11:30:00	0
0216-0010	2016-12-05 11:45:00	0
0216-0010	2016-12-05 12:00:00	0
0216-0010	2016-12-05 12:15:00	0
0216-0010	2016-12-05 12:30:00	0
0216-0010	2016-12-05 12:45:00	0
0216-0010	2016-12-05 13:00:00	0
0216-0010	2016-12-05 13:15:00	0
0216-0010	2016-12-05 13:30:00	0
0216-0010	2016-12-05 13:45:00	0
0216-0010	2016-12-05 14:00:00	0
0216-0010	2016-12-05 14:15:00	0
0216-0010	2016-12-05 14:30:00	0
0216-0010	2016-12-05 14:45:00	0
0216-0010	2016-12-05 15:00:00	0
0216-0010	2016-12-05 15:15:00	0
0216-0010	2016-12-05 15:30:00	0
0216-0010	2016-12-05 15:45:00	0
0216-0010	2016-12-05 16:00:00	0
0216-0010	2016-12-05 16:15:00	0
0216-0010	2016-12-05 16:30:00	0
0216-0010	2016-12-05 16:45:00	0
0216-0010	2016-12-05 17:00:00	0
0216-0010	2016-12-05 17:15:00	0
0216-0010	2016-12-05 17:30:00	0
0216-0010	2016-12-05 17:45:00	0
0216-0010	2016-12-05 18:00:00	0
0216-0010	2016-12-05 18:15:00	0
0216-0010	2016-12-05 18:30:00	0
0216-0010	2016-12-05 18:45:00	0
0216-0010	2016-12-05 19:00:00	0
0216-0010	2016-12-05 19:15:00	0
0216-0010	2016-12-05 19:30:00	0
0216-0010	2016-12-05 19:45:00	0
0216-0010	2016-12-05 20:00:00	0
0216-0010	2016-12-05 20:15:00	0
0216-0010	2016-12-05 20:30:00	0
0216-0010	2016-12-05 20:45:00	0
0216-0010	2016-12-05 21:00:00	0
0216-0010	2016-12-05 21:15:00	0
0216-0010	2016-12-05 21:30:00	0
0216-0010	2016-12-05 21:45:00	0
0216-0010	2016-12-05 22:00:00	0
0216-0010	2016-12-05 22:15:00	0
0216-0010	2016-12-05 22:30:00	0
0216-0010	2016-12-05 22:45:00	0
0216-0010	2016-12-05 23:00:00	0
0216-0010	2016-12-05 23:15:00	0
0216-0010	2016-12-05 23:30:00	0
0216-0010	2016-12-05 23:45:00	0
