## Supplementary Data 2 for "Digital phenotyping by consumer wearables identifies sleep-associated markers of cardiovascular disease risk and biological aging": ActivityTable_0216-0030-NHC.tsv

0216-0030	2017-08-22 00:00:00	0
0216-0030	2017-08-22 00:15:00	0
0216-0030	2017-08-22 00:30:00	0
0216-0030	2017-08-22 00:45:00	0
0216-0030	2017-08-22 01:00:00	0
0216-0030	2017-08-22 01:15:00	0
0216-0030	2017-08-22 01:30:00	0
0216-0030	2017-08-22 01:45:00	0
0216-0030	2017-08-22 02:00:00	0
0216-0030	2017-08-22 02:15:00	0
0216-0030	2017-08-22 02:30:00	0
0216-0030	2017-08-22 02:45:00	0
0216-0030	2017-08-22 03:00:00	0
0216-0030	2017-08-22 03:15:00	0
0216-0030	2017-08-22 03:30:00	0
0216-0030	2017-08-22 03:45:00	0
0216-0030	2017-08-22 04:00:00	0
0216-0030	2017-08-22 04:15:00	0
0216-0030	2017-08-22 04:30:00	0
0216-0030	2017-08-22 04:45:00	0
0216-0030	2017-08-22 05:00:00	0
0216-0030	2017-08-22 05:15:00	0
0216-0030	2017-08-22 05:30:00	0
0216-0030	2017-08-22 05:45:00	0
0216-0030	2017-08-22 06:00:00	0
0216-0030	2017-08-22 06:15:00	0
0216-0030	2017-08-22 06:30:00	0
0216-0030	2017-08-22 06:45:00	0
0216-0030	2017-08-22 07:00:00	0
0216-0030	2017-08-22 07:15:00	0
0216-0030	2017-08-22 07:30:00	0
0216-0030	2017-08-22 07:45:00	0
0216-0030	2017-08-22 08:00:00	0
0216-0030	2017-08-22 08:15:00	0
0216-0030	2017-08-22 08:30:00	0
0216-0030	2017-08-22 08:45:00	65
0216-0030	2017-08-22 09:00:00	0
0216-0030	2017-08-22 09:15:00	0
0216-0030	2017-08-22 09:30:00	8
0216-0030	2017-08-22 09:45:00	0
0216-0030	2017-08-22 10:00:00	0
0216-0030	2017-08-22 10:15:00	70
0216-0030	2017-08-22 10:30:00	0
0216-0030	2017-08-22 10:45:00	7
0216-0030	2017-08-22 11:00:00	0
0216-0030	2017-08-22 11:15:00	0
0216-0030	2017-08-22 11:30:00	0
0216-0030	2017-08-22 11:45:00	0
0216-0030	2017-08-22 12:00:00	0
0216-0030	2017-08-22 12:15:00	0
0216-0030	2017-08-22 12:30:00	0
0216-0030	2017-08-22 12:45:00	0
0216-0030	2017-08-22 13:00:00	0
0216-0030	2017-08-22 13:15:00	0
0216-0030	2017-08-22 13:30:00	0
0216-0030	2017-08-22 13:45:00	0
0216-0030	2017-08-22 14:00:00	0
0216-0030	2017-08-22 14:15:00	0
0216-0030	2017-08-22 14:30:00	0
0216-0030	2017-08-22 14:45:00	0
0216-0030	2017-08-22 15:00:00	0
0216-0030	2017-08-22 15:15:00	0
0216-0030	2017-08-22 15:30:00	0
0216-0030	2017-08-22 15:45:00	0
0216-0030	2017-08-22 16:00:00	0
0216-0030	2017-08-22 16:15:00	0
0216-0030	2017-08-22 16:30:00	0
0216-0030	2017-08-22 16:45:00	0
0216-0030	2017-08-22 17:00:00	0
0216-0030	2017-08-22 17:15:00	0
0216-0030	2017-08-22 17:30:00	0
0216-0030	2017-08-22 17:45:00	0
0216-0030	2017-08-22 18:00:00	0
0216-0030	2017-08-22 18:15:00	0
0216-0030	2017-08-22 18:30:00	0
0216-0030	2017-08-22 18:45:00	0
0216-0030	2017-08-22 19:00:00	0
0216-0030	2017-08-22 19:15:00	0
0216-0030	2017-08-22 19:30:00	0
0216-0030	2017-08-22 19:45:00	0
0216-0030	2017-08-22 20:00:00	0
0216-0030	2017-08-22 20:15:00	0
0216-0030	2017-08-22 20:30:00	0
0216-0030	2017-08-22 20:45:00	0
0216-0030	2017-08-22 21:00:00	0
0216-0030	2017-08-22 21:15:00	0
0216-0030	2017-08-22 21:30:00	0
0216-0030	2017-08-22 21:45:00	0
0216-0030	2017-08-22 22:00:00	0
0216-0030	2017-08-22 22:15:00	0
0216-0030	2017-08-22 22:30:00	0
0216-0030	2017-08-22 22:45:00	0
0216-0030	2017-08-22 23:00:00	0
0216-0030	2017-08-22 23:15:00	0
0216-0030	2017-08-22 23:30:00	0
0216-0030	2017-08-22 23:45:00	0
0216-0030	2017-08-23 00:00:00	0
0216-0030	2017-08-23 00:15:00	0
0216-0030	2017-08-23 00:30:00	0
0216-0030	2017-08-23 00:45:00	0
0216-0030	2017-08-23 01:00:00	0
0216-0030	2017-08-23 01:15:00	0
0216-0030	2017-08-23 01:30:00	0
0216-0030	2017-08-23 01:45:00	0
0216-0030	2017-08-23 02:00:00	0
0216-0030	2017-08-23 02:15:00	0
0216-0030	2017-08-23 02:30:00	0
0216-0030	2017-08-23 02:45:00	0
0216-0030	2017-08-23 03:00:00	0
0216-0030	2017-08-23 03:15:00	0
0216-0030	2017-08-23 03:30:00	0
0216-0030	2017-08-23 03:45:00	0
0216-0030	2017-08-23 04:00:00	0
0216-0030	2017-08-23 04:15:00	0
0216-0030	2017-08-23 04:30:00	0
0216-0030	2017-08-23 04:45:00	0
0216-0030	2017-08-23 05:00:00	0
0216-0030	2017-08-23 05:15:00	0
0216-0030	2017-08-23 05:30:00	0
0216-0030	2017-08-23 05:45:00	0
0216-0030	2017-08-23 06:00:00	0
0216-0030	2017-08-23 06:15:00	0
0216-0030	2017-08-23 06:30:00	0
0216-0030	2017-08-23 06:45:00	0
0216-0030	2017-08-23 07:00:00	0
0216-0030	2017-08-23 07:15:00	0
0216-0030	2017-08-23 07:30:00	0
0216-0030	2017-08-23 07:45:00	0
0216-0030	2017-08-23 08:00:00	0
0216-0030	2017-08-23 08:15:00	0
0216-0030	2017-08-23 08:30:00	0
0216-0030	2017-08-23 08:45:00	0
0216-0030	2017-08-23 09:00:00	0
0216-0030	2017-08-23 09:15:00	0
0216-0030	2017-08-23 09:30:00	0
0216-0030	2017-08-23 09:45:00	0
0216-0030	2017-08-23 10:00:00	0
0216-0030	2017-08-23 10:15:00	0
0216-0030	2017-08-23 10:30:00	0
0216-0030	2017-08-23 10:45:00	0
0216-0030	2017-08-23 11:00:00	0
0216-0030	2017-08-23 11:15:00	0
0216-0030	2017-08-23 11:30:00	0
0216-0030	2017-08-23 11:45:00	0
0216-0030	2017-08-23 12:00:00	0
0216-0030	2017-08-23 12:15:00	0
0216-0030	2017-08-23 12:30:00	0
0216-0030	2017-08-23 12:45:00	0
0216-0030	2017-08-23 13:00:00	0
0216-0030	2017-08-23 13:15:00	0
0216-0030	2017-08-23 13:30:00	0
0216-0030	2017-08-23 13:45:00	0
0216-0030	2017-08-23 14:00:00	0
0216-0030	2017-08-23 14:15:00	0
0216-0030	2017-08-23 14:30:00	0
0216-0030	2017-08-23 14:45:00	0
0216-0030	2017-08-23 15:00:00	0
0216-0030	2017-08-23 15:15:00	0
0216-0030	2017-08-23 15:30:00	0
0216-0030	2017-08-23 15:45:00	0
0216-0030	2017-08-23 16:00:00	0
0216-0030	2017-08-23 16:15:00	0
0216-0030	2017-08-23 16:30:00	0
0216-0030	2017-08-23 16:45:00	0
0216-0030	2017-08-23 17:00:00	0
0216-0030	2017-08-23 17:15:00	0
0216-0030	2017-08-23 17:30:00	0
0216-0030	2017-08-23 17:45:00	0
0216-0030	2017-08-23 18:00:00	0
0216-0030	2017-08-23 18:15:00	0
0216-0030	2017-08-23 18:30:00	0
0216-0030	2017-08-23 18:45:00	0
0216-0030	2017-08-23 19:00:00	0
0216-0030	2017-08-23 19:15:00	0
0216-0030	2017-08-23 19:30:00	0
0216-0030	2017-08-23 19:45:00	0
0216-0030	2017-08-23 20:00:00	0
0216-0030	2017-08-23 20:15:00	0
0216-0030	2017-08-23 20:30:00	0
0216-0030	2017-08-23 20:45:00	0
0216-0030	2017-08-23 21:00:00	0
0216-0030	2017-08-23 21:15:00	0
0216-0030	2017-08-23 21:30:00	0
0216-0030	2017-08-23 21:45:00	0
0216-0030	2017-08-23 22:00:00	0
0216-0030	2017-08-23 22:15:00	0
0216-0030	2017-08-23 22:30:00	0
0216-0030	2017-08-23 22:45:00	0
0216-0030	2017-08-23 23:00:00	0
0216-0030	2017-08-23 23:15:00	0
0216-0030	2017-08-23 23:30:00	0
0216-0030	2017-08-23 23:45:00	0
0216-0030	2017-08-24 00:00:00	0
0216-0030	2017-08-24 00:15:00	0
0216-0030	2017-08-24 00:30:00	0
0216-0030	2017-08-24 00:45:00	0
0216-0030	2017-08-24 01:00:00	0
0216-0030	2017-08-24 01:15:00	0
0216-0030	2017-08-24 01:30:00	0
0216-0030	2017-08-24 01:45:00	0
0216-0030	2017-08-24 02:00:00	0
0216-0030	2017-08-24 02:15:00	0
0216-0030	2017-08-24 02:30:00	0
0216-0030	2017-08-24 02:45:00	0
0216-0030	2017-08-24 03:00:00	0
0216-0030	2017-08-24 03:15:00	0
0216-0030	2017-08-24 03:30:00	0
0216-0030	2017-08-24 03:45:00	0
0216-0030	2017-08-24 04:00:00	0
0216-0030	2017-08-24 04:15:00	0
0216-0030	2017-08-24 04:30:00	0
0216-0030	2017-08-24 04:45:00	0
0216-0030	2017-08-24 05:00:00	0
0216-0030	2017-08-24 05:15:00	0
0216-0030	2017-08-24 05:30:00	0
0216-0030	2017-08-24 05:45:00	0
0216-0030	2017-08-24 06:00:00	0
0216-0030	2017-08-24 06:15:00	0
0216-0030	2017-08-24 06:30:00	0
0216-0030	2017-08-24 06:45:00	0
0216-0030	2017-08-24 07:00:00	0
0216-0030	2017-08-24 07:15:00	0
0216-0030	2017-08-24 07:30:00	0
0216-0030	2017-08-24 07:45:00	0
0216-0030	2017-08-24 08:00:00	0
0216-0030	2017-08-24 08:15:00	25
0216-0030	2017-08-24 08:30:00	22
0216-0030	2017-08-24 08:45:00	296
0216-0030	2017-08-24 09:00:00	68
0216-0030	2017-08-24 09:15:00	0
0216-0030	2017-08-24 09:30:00	0
0216-0030	2017-08-24 09:45:00	0
0216-0030	2017-08-24 10:00:00	6
0216-0030	2017-08-24 10:15:00	192
0216-0030	2017-08-24 10:30:00	237
0216-0030	2017-08-24 10:45:00	49
0216-0030	2017-08-24 11:00:00	0
0216-0030	2017-08-24 11:15:00	0
0216-0030	2017-08-24 11:30:00	241
0216-0030	2017-08-24 11:45:00	32
0216-0030	2017-08-24 12:00:00	6
0216-0030	2017-08-24 12:15:00	295
0216-0030	2017-08-24 12:30:00	762
0216-0030	2017-08-24 12:45:00	70
0216-0030	2017-08-24 13:00:00	0
0216-0030	2017-08-24 13:15:00	179
0216-0030	2017-08-24 13:30:00	308
0216-0030	2017-08-24 13:45:00	695
0216-0030	2017-08-24 14:00:00	7
0216-0030	2017-08-24 14:15:00	0
0216-0030	2017-08-24 14:30:00	0
0216-0030	2017-08-24 14:45:00	210
0216-0030	2017-08-24 15:00:00	71
0216-0030	2017-08-24 15:15:00	0
0216-0030	2017-08-24 15:30:00	0
0216-0030	2017-08-24 15:45:00	24
0216-0030	2017-08-24 16:00:00	220
0216-0030	2017-08-24 16:15:00	8
0216-0030	2017-08-24 16:30:00	65
0216-0030	2017-08-24 16:45:00	7
0216-0030	2017-08-24 17:00:00	0
0216-0030	2017-08-24 17:15:00	145
0216-0030	2017-08-24 17:30:00	0
0216-0030	2017-08-24 17:45:00	552
0216-0030	2017-08-24 18:00:00	34
0216-0030	2017-08-24 18:15:00	544
0216-0030	2017-08-24 18:30:00	589
0216-0030	2017-08-24 18:45:00	0
0216-0030	2017-08-24 19:00:00	164
0216-0030	2017-08-24 19:15:00	151
0216-0030	2017-08-24 19:30:00	0
0216-0030	2017-08-24 19:45:00	0
0216-0030	2017-08-24 20:00:00	0
0216-0030	2017-08-24 20:15:00	0
0216-0030	2017-08-24 20:30:00	0
0216-0030	2017-08-24 20:45:00	0
0216-0030	2017-08-24 21:00:00	0
0216-0030	2017-08-24 21:15:00	0
0216-0030	2017-08-24 21:30:00	0
0216-0030	2017-08-24 21:45:00	0
0216-0030	2017-08-24 22:00:00	0
0216-0030	2017-08-24 22:15:00	0
0216-0030	2017-08-24 22:30:00	9
0216-0030	2017-08-24 22:45:00	0
0216-0030	2017-08-24 23:00:00	0
0216-0030	2017-08-24 23:15:00	12
0216-0030	2017-08-24 23:30:00	0
0216-0030	2017-08-24 23:45:00	8
0216-0030	2017-08-25 00:00:00	0
0216-0030	2017-08-25 00:15:00	0
0216-0030	2017-08-25 00:30:00	0
0216-0030	2017-08-25 00:45:00	0
0216-0030	2017-08-25 01:00:00	0
0216-0030	2017-08-25 01:15:00	0
0216-0030	2017-08-25 01:30:00	0
0216-0030	2017-08-25 01:45:00	0
0216-0030	2017-08-25 02:00:00	0
0216-0030	2017-08-25 02:15:00	0
0216-0030	2017-08-25 02:30:00	0
0216-0030	2017-08-25 02:45:00	10
0216-0030	2017-08-25 03:00:00	13
0216-0030	2017-08-25 03:15:00	0
0216-0030	2017-08-25 03:30:00	0
0216-0030	2017-08-25 03:45:00	0
0216-0030	2017-08-25 04:00:00	0
0216-0030	2017-08-25 04:15:00	0
0216-0030	2017-08-25 04:30:00	0
0216-0030	2017-08-25 04:45:00	0
0216-0030	2017-08-25 05:00:00	0
0216-0030	2017-08-25 05:15:00	0
0216-0030	2017-08-25 05:30:00	0
0216-0030	2017-08-25 05:45:00	0
0216-0030	2017-08-25 06:00:00	0
0216-0030	2017-08-25 06:15:00	0
0216-0030	2017-08-25 06:30:00	0
0216-0030	2017-08-25 06:45:00	0
0216-0030	2017-08-25 07:00:00	46
0216-0030	2017-08-25 07:15:00	0
0216-0030	2017-08-25 07:30:00	1258
0216-0030	2017-08-25 07:45:00	75
0216-0030	2017-08-25 08:00:00	591
0216-0030	2017-08-25 08:15:00	12
0216-0030	2017-08-25 08:30:00	0
0216-0030	2017-08-25 08:45:00	13
0216-0030	2017-08-25 09:00:00	226
0216-0030	2017-08-25 09:15:00	52
0216-0030	2017-08-25 09:30:00	0
0216-0030	2017-08-25 09:45:00	0
0216-0030	2017-08-25 10:00:00	5
0216-0030	2017-08-25 10:15:00	0
0216-0030	2017-08-25 10:30:00	0
0216-0030	2017-08-25 10:45:00	106
0216-0030	2017-08-25 11:00:00	140
0216-0030	2017-08-25 11:15:00	0
0216-0030	2017-08-25 11:30:00	145
0216-0030	2017-08-25 11:45:00	4
0216-0030	2017-08-25 12:00:00	150
0216-0030	2017-08-25 12:15:00	650
0216-0030	2017-08-25 12:30:00	716
0216-0030	2017-08-25 12:45:00	234
0216-0030	2017-08-25 13:00:00	37
0216-0030	2017-08-25 13:15:00	928
0216-0030	2017-08-25 13:30:00	206
0216-0030	2017-08-25 13:45:00	936
0216-0030	2017-08-25 14:00:00	43
0216-0030	2017-08-25 14:15:00	106
0216-0030	2017-08-25 14:30:00	122
0216-0030	2017-08-25 14:45:00	11
0216-0030	2017-08-25 15:00:00	7
0216-0030	2017-08-25 15:15:00	8
0216-0030	2017-08-25 15:30:00	5
0216-0030	2017-08-25 15:45:00	7
0216-0030	2017-08-25 16:00:00	0
0216-0030	2017-08-25 16:15:00	0
0216-0030	2017-08-25 16:30:00	0
0216-0030	2017-08-25 16:45:00	162
0216-0030	2017-08-25 17:00:00	113
0216-0030	2017-08-25 17:15:00	6
0216-0030	2017-08-25 17:30:00	0
0216-0030	2017-08-25 17:45:00	58
0216-0030	2017-08-25 18:00:00	779
0216-0030	2017-08-25 18:15:00	377
0216-0030	2017-08-25 18:30:00	259
0216-0030	2017-08-25 18:45:00	20
0216-0030	2017-08-25 19:00:00	0
0216-0030	2017-08-25 19:15:00	0
0216-0030	2017-08-25 19:30:00	46
0216-0030	2017-08-25 19:45:00	13
0216-0030	2017-08-25 20:00:00	840
0216-0030	2017-08-25 20:15:00	284
0216-0030	2017-08-25 20:30:00	269
0216-0030	2017-08-25 20:45:00	795
0216-0030	2017-08-25 21:00:00	54
0216-0030	2017-08-25 21:15:00	243
0216-0030	2017-08-25 21:30:00	572
0216-0030	2017-08-25 21:45:00	0
0216-0030	2017-08-25 22:00:00	0
0216-0030	2017-08-25 22:15:00	0
0216-0030	2017-08-25 22:30:00	0
0216-0030	2017-08-25 22:45:00	0
0216-0030	2017-08-25 23:00:00	0
0216-0030	2017-08-25 23:15:00	0
0216-0030	2017-08-25 23:30:00	0
0216-0030	2017-08-25 23:45:00	6
0216-0030	2017-08-26 00:00:00	244
0216-0030	2017-08-26 00:15:00	174
0216-0030	2017-08-26 00:30:00	18
0216-0030	2017-08-26 00:45:00	0
0216-0030	2017-08-26 01:00:00	0
0216-0030	2017-08-26 01:15:00	0
0216-0030	2017-08-26 01:30:00	0
0216-0030	2017-08-26 01:45:00	0
0216-0030	2017-08-26 02:00:00	0
0216-0030	2017-08-26 02:15:00	0
0216-0030	2017-08-26 02:30:00	0
0216-0030	2017-08-26 02:45:00	0
0216-0030	2017-08-26 03:00:00	0
0216-0030	2017-08-26 03:15:00	0
0216-0030	2017-08-26 03:30:00	0
0216-0030	2017-08-26 03:45:00	0
0216-0030	2017-08-26 04:00:00	0
0216-0030	2017-08-26 04:15:00	0
0216-0030	2017-08-26 04:30:00	0
0216-0030	2017-08-26 04:45:00	0
0216-0030	2017-08-26 05:00:00	0
0216-0030	2017-08-26 05:15:00	0
0216-0030	2017-08-26 05:30:00	4
0216-0030	2017-08-26 05:45:00	0
0216-0030	2017-08-26 06:00:00	0
0216-0030	2017-08-26 06:15:00	0
0216-0030	2017-08-26 06:30:00	0
0216-0030	2017-08-26 06:45:00	0
0216-0030	2017-08-26 07:00:00	21
0216-0030	2017-08-26 07:15:00	34
0216-0030	2017-08-26 07:30:00	1056
0216-0030	2017-08-26 07:45:00	240
0216-0030	2017-08-26 08:00:00	204
0216-0030	2017-08-26 08:15:00	501
0216-0030	2017-08-26 08:30:00	484
0216-0030	2017-08-26 08:45:00	11
0216-0030	2017-08-26 09:00:00	96
0216-0030	2017-08-26 09:15:00	37
0216-0030	2017-08-26 09:30:00	371
0216-0030	2017-08-26 09:45:00	325
0216-0030	2017-08-26 10:00:00	52
0216-0030	2017-08-26 10:15:00	4
0216-0030	2017-08-26 10:30:00	0
0216-0030	2017-08-26 10:45:00	0
0216-0030	2017-08-26 11:00:00	0
0216-0030	2017-08-26 11:15:00	0
0216-0030	2017-08-26 11:30:00	424
0216-0030	2017-08-26 11:45:00	768
0216-0030	2017-08-26 12:00:00	109
0216-0030	2017-08-26 12:15:00	20
0216-0030	2017-08-26 12:30:00	0
0216-0030	2017-08-26 12:45:00	478
0216-0030	2017-08-26 13:00:00	23
0216-0030	2017-08-26 13:15:00	0
0216-0030	2017-08-26 13:30:00	192
0216-0030	2017-08-26 13:45:00	15
0216-0030	2017-08-26 14:00:00	0
0216-0030	2017-08-26 14:15:00	0
0216-0030	2017-08-26 14:30:00	0
0216-0030	2017-08-26 14:45:00	0
0216-0030	2017-08-26 15:00:00	0
0216-0030	2017-08-26 15:15:00	0
0216-0030	2017-08-26 15:30:00	0
0216-0030	2017-08-26 15:45:00	119
0216-0030	2017-08-26 16:00:00	4
0216-0030	2017-08-26 16:15:00	35
0216-0030	2017-08-26 16:30:00	64
0216-0030	2017-08-26 16:45:00	148
0216-0030	2017-08-26 17:00:00	57
0216-0030	2017-08-26 17:15:00	156
0216-0030	2017-08-26 17:30:00	354
0216-0030	2017-08-26 17:45:00	322
0216-0030	2017-08-26 18:00:00	6
0216-0030	2017-08-26 18:15:00	0
0216-0030	2017-08-26 18:30:00	247
0216-0030	2017-08-26 18:45:00	393
0216-0030	2017-08-26 19:00:00	362
0216-0030	2017-08-26 19:15:00	0
0216-0030	2017-08-26 19:30:00	0
0216-0030	2017-08-26 19:45:00	0
0216-0030	2017-08-26 20:00:00	0
0216-0030	2017-08-26 20:15:00	0
0216-0030	2017-08-26 20:30:00	9
0216-0030	2017-08-26 20:45:00	280
0216-0030	2017-08-26 21:00:00	60
0216-0030	2017-08-26 21:15:00	82
0216-0030	2017-08-26 21:30:00	277
0216-0030	2017-08-26 21:45:00	337
0216-0030	2017-08-26 22:00:00	4
0216-0030	2017-08-26 22:15:00	0
0216-0030	2017-08-26 22:30:00	0
0216-0030	2017-08-26 22:45:00	0
0216-0030	2017-08-26 23:00:00	0
0216-0030	2017-08-26 23:15:00	0
0216-0030	2017-08-26 23:30:00	219
0216-0030	2017-08-26 23:45:00	754
0216-0030	2017-08-27 00:00:00	0
0216-0030	2017-08-27 00:15:00	360
0216-0030	2017-08-27 00:30:00	52
0216-0030	2017-08-27 00:45:00	0
0216-0030	2017-08-27 01:00:00	0
0216-0030	2017-08-27 01:15:00	0
0216-0030	2017-08-27 01:30:00	0
0216-0030	2017-08-27 01:45:00	30
0216-0030	2017-08-27 02:00:00	14
0216-0030	2017-08-27 02:15:00	0
0216-0030	2017-08-27 02:30:00	0
0216-0030	2017-08-27 02:45:00	0
0216-0030	2017-08-27 03:00:00	0
0216-0030	2017-08-27 03:15:00	0
0216-0030	2017-08-27 03:30:00	0
0216-0030	2017-08-27 03:45:00	0
0216-0030	2017-08-27 04:00:00	0
0216-0030	2017-08-27 04:15:00	0
0216-0030	2017-08-27 04:30:00	0
0216-0030	2017-08-27 04:45:00	0
0216-0030	2017-08-27 05:00:00	0
0216-0030	2017-08-27 05:15:00	0
0216-0030	2017-08-27 05:30:00	0
0216-0030	2017-08-27 05:45:00	0
0216-0030	2017-08-27 06:00:00	0
0216-0030	2017-08-27 06:15:00	0
0216-0030	2017-08-27 06:30:00	0
0216-0030	2017-08-27 06:45:00	0
0216-0030	2017-08-27 07:00:00	0
0216-0030	2017-08-27 07:15:00	0
0216-0030	2017-08-27 07:30:00	0
0216-0030	2017-08-27 07:45:00	0
0216-0030	2017-08-27 08:00:00	0
0216-0030	2017-08-27 08:15:00	0
0216-0030	2017-08-27 08:30:00	0
0216-0030	2017-08-27 08:45:00	0
0216-0030	2017-08-27 09:00:00	19
0216-0030	2017-08-27 09:15:00	0
0216-0030	2017-08-27 09:30:00	0
0216-0030	2017-08-27 09:45:00	0
0216-0030	2017-08-27 10:00:00	0
0216-0030	2017-08-27 10:15:00	0
0216-0030	2017-08-27 10:30:00	0
0216-0030	2017-08-27 10:45:00	0
0216-0030	2017-08-27 11:00:00	0
0216-0030	2017-08-27 11:15:00	0
0216-0030	2017-08-27 11:30:00	0
0216-0030	2017-08-27 11:45:00	0
0216-0030	2017-08-27 12:00:00	0
0216-0030	2017-08-27 12:15:00	65
0216-0030	2017-08-27 12:30:00	263
0216-0030	2017-08-27 12:45:00	279
0216-0030	2017-08-27 13:00:00	132
0216-0030	2017-08-27 13:15:00	178
0216-0030	2017-08-27 13:30:00	60
0216-0030	2017-08-27 13:45:00	29
0216-0030	2017-08-27 14:00:00	25
0216-0030	2017-08-27 14:15:00	65
0216-0030	2017-08-27 14:30:00	0
0216-0030	2017-08-27 14:45:00	0
0216-0030	2017-08-27 15:00:00	39
0216-0030	2017-08-27 15:15:00	316
0216-0030	2017-08-27 15:30:00	60
0216-0030	2017-08-27 15:45:00	135
0216-0030	2017-08-27 16:00:00	29
0216-0030	2017-08-27 16:15:00	33
0216-0030	2017-08-27 16:30:00	287
0216-0030	2017-08-27 16:45:00	582
0216-0030	2017-08-27 17:00:00	221
0216-0030	2017-08-27 17:15:00	369
0216-0030	2017-08-27 17:30:00	0
0216-0030	2017-08-27 17:45:00	214
0216-0030	2017-08-27 18:00:00	7
0216-0030	2017-08-27 18:15:00	0
0216-0030	2017-08-27 18:30:00	0
0216-0030	2017-08-27 18:45:00	0
0216-0030	2017-08-27 19:00:00	0
0216-0030	2017-08-27 19:15:00	27
0216-0030	2017-08-27 19:30:00	303
0216-0030	2017-08-27 19:45:00	547
0216-0030	2017-08-27 20:00:00	376
0216-0030	2017-08-27 20:15:00	53
0216-0030	2017-08-27 20:30:00	205
0216-0030	2017-08-27 20:45:00	142
0216-0030	2017-08-27 21:00:00	0
0216-0030	2017-08-27 21:15:00	130
0216-0030	2017-08-27 21:30:00	94
0216-0030	2017-08-27 21:45:00	109
0216-0030	2017-08-27 22:00:00	156
0216-0030	2017-08-27 22:15:00	36
0216-0030	2017-08-27 22:30:00	0
0216-0030	2017-08-27 22:45:00	0
0216-0030	2017-08-27 23:00:00	64
0216-0030	2017-08-27 23:15:00	0
0216-0030	2017-08-27 23:30:00	0
0216-0030	2017-08-27 23:45:00	8
