## Supplementary Data 2 for "Digital phenotyping by consumer wearables identifies sleep-associated markers of cardiovascular disease risk and biological aging": ActivityTable_0216-0035-NHC.tsv

0216-0035	2017-09-25 00:00:00	0
0216-0035	2017-09-25 00:15:00	0
0216-0035	2017-09-25 00:30:00	0
0216-0035	2017-09-25 00:45:00	0
0216-0035	2017-09-25 01:00:00	0
0216-0035	2017-09-25 01:15:00	0
0216-0035	2017-09-25 01:30:00	0
0216-0035	2017-09-25 01:45:00	0
0216-0035	2017-09-25 02:00:00	0
0216-0035	2017-09-25 02:15:00	0
0216-0035	2017-09-25 02:30:00	0
0216-0035	2017-09-25 02:45:00	0
0216-0035	2017-09-25 03:00:00	0
0216-0035	2017-09-25 03:15:00	0
0216-0035	2017-09-25 03:30:00	0
0216-0035	2017-09-25 03:45:00	0
0216-0035	2017-09-25 04:00:00	0
0216-0035	2017-09-25 04:15:00	0
0216-0035	2017-09-25 04:30:00	0
0216-0035	2017-09-25 04:45:00	0
0216-0035	2017-09-25 05:00:00	0
0216-0035	2017-09-25 05:15:00	0
0216-0035	2017-09-25 05:30:00	0
0216-0035	2017-09-25 05:45:00	0
0216-0035	2017-09-25 06:00:00	0
0216-0035	2017-09-25 06:15:00	0
0216-0035	2017-09-25 06:30:00	0
0216-0035	2017-09-25 06:45:00	0
0216-0035	2017-09-25 07:00:00	0
0216-0035	2017-09-25 07:15:00	0
0216-0035	2017-09-25 07:30:00	0
0216-0035	2017-09-25 07:45:00	0
0216-0035	2017-09-25 08:00:00	0
0216-0035	2017-09-25 08:15:00	0
0216-0035	2017-09-25 08:30:00	0
0216-0035	2017-09-25 08:45:00	0
0216-0035	2017-09-25 09:00:00	0
0216-0035	2017-09-25 09:15:00	0
0216-0035	2017-09-25 09:30:00	0
0216-0035	2017-09-25 09:45:00	0
0216-0035	2017-09-25 10:00:00	0
0216-0035	2017-09-25 10:15:00	0
0216-0035	2017-09-25 10:30:00	0
0216-0035	2017-09-25 10:45:00	0
0216-0035	2017-09-25 11:00:00	0
0216-0035	2017-09-25 11:15:00	0
0216-0035	2017-09-25 11:30:00	0
0216-0035	2017-09-25 11:45:00	0
0216-0035	2017-09-25 12:00:00	0
0216-0035	2017-09-25 12:15:00	0
0216-0035	2017-09-25 12:30:00	0
0216-0035	2017-09-25 12:45:00	0
0216-0035	2017-09-25 13:00:00	0
0216-0035	2017-09-25 13:15:00	0
0216-0035	2017-09-25 13:30:00	0
0216-0035	2017-09-25 13:45:00	0
0216-0035	2017-09-25 14:00:00	0
0216-0035	2017-09-25 14:15:00	0
0216-0035	2017-09-25 14:30:00	0
0216-0035	2017-09-25 14:45:00	0
0216-0035	2017-09-25 15:00:00	0
0216-0035	2017-09-25 15:15:00	0
0216-0035	2017-09-25 15:30:00	0
0216-0035	2017-09-25 15:45:00	0
0216-0035	2017-09-25 16:00:00	0
0216-0035	2017-09-25 16:15:00	0
0216-0035	2017-09-25 16:30:00	0
0216-0035	2017-09-25 16:45:00	0
0216-0035	2017-09-25 17:00:00	0
0216-0035	2017-09-25 17:15:00	0
0216-0035	2017-09-25 17:30:00	0
0216-0035	2017-09-25 17:45:00	0
0216-0035	2017-09-25 18:00:00	0
0216-0035	2017-09-25 18:15:00	0
0216-0035	2017-09-25 18:30:00	0
0216-0035	2017-09-25 18:45:00	0
0216-0035	2017-09-25 19:00:00	0
0216-0035	2017-09-25 19:15:00	0
0216-0035	2017-09-25 19:30:00	0
0216-0035	2017-09-25 19:45:00	0
0216-0035	2017-09-25 20:00:00	0
0216-0035	2017-09-25 20:15:00	0
0216-0035	2017-09-25 20:30:00	0
0216-0035	2017-09-25 20:45:00	0
0216-0035	2017-09-25 21:00:00	0
0216-0035	2017-09-25 21:15:00	0
0216-0035	2017-09-25 21:30:00	0
0216-0035	2017-09-25 21:45:00	0
0216-0035	2017-09-25 22:00:00	0
0216-0035	2017-09-25 22:15:00	0
0216-0035	2017-09-25 22:30:00	0
0216-0035	2017-09-25 22:45:00	0
0216-0035	2017-09-25 23:00:00	0
0216-0035	2017-09-25 23:15:00	0
0216-0035	2017-09-25 23:30:00	0
0216-0035	2017-09-25 23:45:00	0
0216-0035	2017-09-26 00:00:00	0
0216-0035	2017-09-26 00:15:00	0
0216-0035	2017-09-26 00:30:00	0
0216-0035	2017-09-26 00:45:00	0
0216-0035	2017-09-26 01:00:00	0
0216-0035	2017-09-26 01:15:00	0
0216-0035	2017-09-26 01:30:00	0
0216-0035	2017-09-26 01:45:00	0
0216-0035	2017-09-26 02:00:00	0
0216-0035	2017-09-26 02:15:00	0
0216-0035	2017-09-26 02:30:00	0
0216-0035	2017-09-26 02:45:00	0
0216-0035	2017-09-26 03:00:00	0
0216-0035	2017-09-26 03:15:00	0
0216-0035	2017-09-26 03:30:00	0
0216-0035	2017-09-26 03:45:00	0
0216-0035	2017-09-26 04:00:00	0
0216-0035	2017-09-26 04:15:00	0
0216-0035	2017-09-26 04:30:00	0
0216-0035	2017-09-26 04:45:00	0
0216-0035	2017-09-26 05:00:00	0
0216-0035	2017-09-26 05:15:00	0
0216-0035	2017-09-26 05:30:00	0
0216-0035	2017-09-26 05:45:00	0
0216-0035	2017-09-26 06:00:00	0
0216-0035	2017-09-26 06:15:00	0
0216-0035	2017-09-26 06:30:00	0
0216-0035	2017-09-26 06:45:00	0
0216-0035	2017-09-26 07:00:00	0
0216-0035	2017-09-26 07:15:00	0
0216-0035	2017-09-26 07:30:00	32
0216-0035	2017-09-26 07:45:00	298
0216-0035	2017-09-26 08:00:00	181
0216-0035	2017-09-26 08:15:00	341
0216-0035	2017-09-26 08:30:00	112
0216-0035	2017-09-26 08:45:00	119
0216-0035	2017-09-26 09:00:00	0
0216-0035	2017-09-26 09:15:00	0
0216-0035	2017-09-26 09:30:00	20
0216-0035	2017-09-26 09:45:00	26
0216-0035	2017-09-26 10:00:00	0
0216-0035	2017-09-26 10:15:00	117
0216-0035	2017-09-26 10:30:00	48
0216-0035	2017-09-26 10:45:00	130
0216-0035	2017-09-26 11:00:00	126
0216-0035	2017-09-26 11:15:00	174
0216-0035	2017-09-26 11:30:00	137
0216-0035	2017-09-26 11:45:00	35
0216-0035	2017-09-26 12:00:00	141
0216-0035	2017-09-26 12:15:00	201
0216-0035	2017-09-26 12:30:00	202
0216-0035	2017-09-26 12:45:00	310
0216-0035	2017-09-26 13:00:00	34
0216-0035	2017-09-26 13:15:00	4
0216-0035	2017-09-26 13:30:00	207
0216-0035	2017-09-26 13:45:00	20
0216-0035	2017-09-26 14:00:00	655
0216-0035	2017-09-26 14:15:00	826
0216-0035	2017-09-26 14:30:00	191
0216-0035	2017-09-26 14:45:00	0
0216-0035	2017-09-26 15:00:00	0
0216-0035	2017-09-26 15:15:00	136
0216-0035	2017-09-26 15:30:00	100
0216-0035	2017-09-26 15:45:00	323
0216-0035	2017-09-26 16:00:00	351
0216-0035	2017-09-26 16:15:00	346
0216-0035	2017-09-26 16:30:00	126
0216-0035	2017-09-26 16:45:00	50
0216-0035	2017-09-26 17:00:00	103
0216-0035	2017-09-26 17:15:00	251
0216-0035	2017-09-26 17:30:00	294
0216-0035	2017-09-26 17:45:00	161
0216-0035	2017-09-26 18:00:00	455
0216-0035	2017-09-26 18:15:00	135
0216-0035	2017-09-26 18:30:00	33
0216-0035	2017-09-26 18:45:00	44
0216-0035	2017-09-26 19:00:00	393
0216-0035	2017-09-26 19:15:00	76
0216-0035	2017-09-26 19:30:00	33
0216-0035	2017-09-26 19:45:00	31
0216-0035	2017-09-26 20:00:00	25
0216-0035	2017-09-26 20:15:00	571
0216-0035	2017-09-26 20:30:00	2397
0216-0035	2017-09-26 20:45:00	1617
0216-0035	2017-09-26 21:00:00	960
0216-0035	2017-09-26 21:15:00	227
0216-0035	2017-09-26 21:30:00	61
0216-0035	2017-09-26 21:45:00	567
0216-0035	2017-09-26 22:00:00	0
0216-0035	2017-09-26 22:15:00	0
0216-0035	2017-09-26 22:30:00	0
0216-0035	2017-09-26 22:45:00	0
0216-0035	2017-09-26 23:00:00	0
0216-0035	2017-09-26 23:15:00	391
0216-0035	2017-09-26 23:30:00	183
0216-0035	2017-09-26 23:45:00	136
0216-0035	2017-09-27 00:00:00	4
0216-0035	2017-09-27 00:15:00	7
0216-0035	2017-09-27 00:30:00	0
0216-0035	2017-09-27 00:45:00	0
0216-0035	2017-09-27 01:00:00	0
0216-0035	2017-09-27 01:15:00	10
0216-0035	2017-09-27 01:30:00	0
0216-0035	2017-09-27 01:45:00	0
0216-0035	2017-09-27 02:00:00	0
0216-0035	2017-09-27 02:15:00	0
0216-0035	2017-09-27 02:30:00	0
0216-0035	2017-09-27 02:45:00	0
0216-0035	2017-09-27 03:00:00	0
0216-0035	2017-09-27 03:15:00	0
0216-0035	2017-09-27 03:30:00	0
0216-0035	2017-09-27 03:45:00	0
0216-0035	2017-09-27 04:00:00	0
0216-0035	2017-09-27 04:15:00	36
0216-0035	2017-09-27 04:30:00	0
0216-0035	2017-09-27 04:45:00	0
0216-0035	2017-09-27 05:00:00	0
0216-0035	2017-09-27 05:15:00	0
0216-0035	2017-09-27 05:30:00	0
0216-0035	2017-09-27 05:45:00	0
0216-0035	2017-09-27 06:00:00	6
0216-0035	2017-09-27 06:15:00	0
0216-0035	2017-09-27 06:30:00	0
0216-0035	2017-09-27 06:45:00	0
0216-0035	2017-09-27 07:00:00	0
0216-0035	2017-09-27 07:15:00	0
0216-0035	2017-09-27 07:30:00	5
0216-0035	2017-09-27 07:45:00	74
0216-0035	2017-09-27 08:00:00	90
0216-0035	2017-09-27 08:15:00	30
0216-0035	2017-09-27 08:30:00	19
0216-0035	2017-09-27 08:45:00	0
0216-0035	2017-09-27 09:00:00	0
0216-0035	2017-09-27 09:15:00	0
0216-0035	2017-09-27 09:30:00	0
0216-0035	2017-09-27 09:45:00	0
0216-0035	2017-09-27 10:00:00	0
0216-0035	2017-09-27 10:15:00	0
0216-0035	2017-09-27 10:30:00	0
0216-0035	2017-09-27 10:45:00	0
0216-0035	2017-09-27 11:00:00	23
0216-0035	2017-09-27 11:15:00	0
0216-0035	2017-09-27 11:30:00	18
0216-0035	2017-09-27 11:45:00	0
0216-0035	2017-09-27 12:00:00	82
0216-0035	2017-09-27 12:15:00	35
0216-0035	2017-09-27 12:30:00	6
0216-0035	2017-09-27 12:45:00	153
0216-0035	2017-09-27 13:00:00	103
0216-0035	2017-09-27 13:15:00	109
0216-0035	2017-09-27 13:30:00	0
0216-0035	2017-09-27 13:45:00	25
0216-0035	2017-09-27 14:00:00	83
0216-0035	2017-09-27 14:15:00	61
0216-0035	2017-09-27 14:30:00	61
0216-0035	2017-09-27 14:45:00	134
0216-0035	2017-09-27 15:00:00	13
0216-0035	2017-09-27 15:15:00	11
0216-0035	2017-09-27 15:30:00	27
0216-0035	2017-09-27 15:45:00	44
0216-0035	2017-09-27 16:00:00	517
0216-0035	2017-09-27 16:15:00	189
0216-0035	2017-09-27 16:30:00	448
0216-0035	2017-09-27 16:45:00	8
0216-0035	2017-09-27 17:00:00	102
0216-0035	2017-09-27 17:15:00	137
0216-0035	2017-09-27 17:30:00	139
0216-0035	2017-09-27 17:45:00	17
0216-0035	2017-09-27 18:00:00	48
0216-0035	2017-09-27 18:15:00	85
0216-0035	2017-09-27 18:30:00	63
0216-0035	2017-09-27 18:45:00	25
0216-0035	2017-09-27 19:00:00	63
0216-0035	2017-09-27 19:15:00	22
0216-0035	2017-09-27 19:30:00	143
0216-0035	2017-09-27 19:45:00	0
0216-0035	2017-09-27 20:00:00	0
0216-0035	2017-09-27 20:15:00	0
0216-0035	2017-09-27 20:30:00	0
0216-0035	2017-09-27 20:45:00	0
0216-0035	2017-09-27 21:00:00	0
0216-0035	2017-09-27 21:15:00	0
0216-0035	2017-09-27 21:30:00	28
0216-0035	2017-09-27 21:45:00	35
0216-0035	2017-09-27 22:00:00	49
0216-0035	2017-09-27 22:15:00	16
0216-0035	2017-09-27 22:30:00	135
0216-0035	2017-09-27 22:45:00	17
0216-0035	2017-09-27 23:00:00	0
0216-0035	2017-09-27 23:15:00	42
0216-0035	2017-09-27 23:30:00	0
0216-0035	2017-09-27 23:45:00	0
0216-0035	2017-09-28 00:00:00	0
0216-0035	2017-09-28 00:15:00	0
0216-0035	2017-09-28 00:30:00	0
0216-0035	2017-09-28 00:45:00	0
0216-0035	2017-09-28 01:00:00	0
0216-0035	2017-09-28 01:15:00	0
0216-0035	2017-09-28 01:30:00	0
0216-0035	2017-09-28 01:45:00	0
0216-0035	2017-09-28 02:00:00	0
0216-0035	2017-09-28 02:15:00	0
0216-0035	2017-09-28 02:30:00	0
0216-0035	2017-09-28 02:45:00	0
0216-0035	2017-09-28 03:00:00	0
0216-0035	2017-09-28 03:15:00	0
0216-0035	2017-09-28 03:30:00	0
0216-0035	2017-09-28 03:45:00	6
0216-0035	2017-09-28 04:00:00	0
0216-0035	2017-09-28 04:15:00	4
0216-0035	2017-09-28 04:30:00	0
0216-0035	2017-09-28 04:45:00	4
0216-0035	2017-09-28 05:00:00	0
0216-0035	2017-09-28 05:15:00	0
0216-0035	2017-09-28 05:30:00	8
0216-0035	2017-09-28 05:45:00	0
0216-0035	2017-09-28 06:00:00	0
0216-0035	2017-09-28 06:15:00	0
0216-0035	2017-09-28 06:30:00	0
0216-0035	2017-09-28 06:45:00	10
0216-0035	2017-09-28 07:00:00	0
0216-0035	2017-09-28 07:15:00	0
0216-0035	2017-09-28 07:30:00	0
0216-0035	2017-09-28 07:45:00	0
0216-0035	2017-09-28 08:00:00	0
0216-0035	2017-09-28 08:15:00	0
0216-0035	2017-09-28 08:30:00	15
0216-0035	2017-09-28 08:45:00	406
0216-0035	2017-09-28 09:00:00	8
0216-0035	2017-09-28 09:15:00	169
0216-0035	2017-09-28 09:30:00	46
0216-0035	2017-09-28 09:45:00	10
0216-0035	2017-09-28 10:00:00	7
0216-0035	2017-09-28 10:15:00	54
0216-0035	2017-09-28 10:30:00	48
0216-0035	2017-09-28 10:45:00	0
0216-0035	2017-09-28 11:00:00	72
0216-0035	2017-09-28 11:15:00	313
0216-0035	2017-09-28 11:30:00	4
0216-0035	2017-09-28 11:45:00	28
0216-0035	2017-09-28 12:00:00	460
0216-0035	2017-09-28 12:15:00	188
0216-0035	2017-09-28 12:30:00	127
0216-0035	2017-09-28 12:45:00	269
0216-0035	2017-09-28 13:00:00	638
0216-0035	2017-09-28 13:15:00	0
0216-0035	2017-09-28 13:30:00	0
0216-0035	2017-09-28 13:45:00	565
0216-0035	2017-09-28 14:00:00	303
0216-0035	2017-09-28 14:15:00	23
0216-0035	2017-09-28 14:30:00	114
0216-0035	2017-09-28 14:45:00	7
0216-0035	2017-09-28 15:00:00	197
0216-0035	2017-09-28 15:15:00	327
0216-0035	2017-09-28 15:30:00	917
0216-0035	2017-09-28 15:45:00	250
0216-0035	2017-09-28 16:00:00	214
0216-0035	2017-09-28 16:15:00	143
0216-0035	2017-09-28 16:30:00	62
0216-0035	2017-09-28 16:45:00	0
0216-0035	2017-09-28 17:00:00	19
0216-0035	2017-09-28 17:15:00	39
0216-0035	2017-09-28 17:30:00	85
0216-0035	2017-09-28 17:45:00	94
0216-0035	2017-09-28 18:00:00	54
0216-0035	2017-09-28 18:15:00	264
0216-0035	2017-09-28 18:30:00	752
0216-0035	2017-09-28 18:45:00	467
0216-0035	2017-09-28 19:00:00	30
0216-0035	2017-09-28 19:15:00	14
0216-0035	2017-09-28 19:30:00	0
0216-0035	2017-09-28 19:45:00	0
0216-0035	2017-09-28 20:00:00	0
0216-0035	2017-09-28 20:15:00	0
0216-0035	2017-09-28 20:30:00	0
0216-0035	2017-09-28 20:45:00	752
0216-0035	2017-09-28 21:00:00	2362
0216-0035	2017-09-28 21:15:00	1595
0216-0035	2017-09-28 21:30:00	978
0216-0035	2017-09-28 21:45:00	245
0216-0035	2017-09-28 22:00:00	0
0216-0035	2017-09-28 22:15:00	0
0216-0035	2017-09-28 22:30:00	0
0216-0035	2017-09-28 22:45:00	0
0216-0035	2017-09-28 23:00:00	0
0216-0035	2017-09-28 23:15:00	0
0216-0035	2017-09-28 23:30:00	21
0216-0035	2017-09-28 23:45:00	271
0216-0035	2017-09-29 00:00:00	0
0216-0035	2017-09-29 00:15:00	0
0216-0035	2017-09-29 00:30:00	0
0216-0035	2017-09-29 00:45:00	0
0216-0035	2017-09-29 01:00:00	0
0216-0035	2017-09-29 01:15:00	0
0216-0035	2017-09-29 01:30:00	0
0216-0035	2017-09-29 01:45:00	0
0216-0035	2017-09-29 02:00:00	0
0216-0035	2017-09-29 02:15:00	46
0216-0035	2017-09-29 02:30:00	72
0216-0035	2017-09-29 02:45:00	0
0216-0035	2017-09-29 03:00:00	0
0216-0035	2017-09-29 03:15:00	0
0216-0035	2017-09-29 03:30:00	0
0216-0035	2017-09-29 03:45:00	8
0216-0035	2017-09-29 04:00:00	0
0216-0035	2017-09-29 04:15:00	0
0216-0035	2017-09-29 04:30:00	0
0216-0035	2017-09-29 04:45:00	0
0216-0035	2017-09-29 05:00:00	0
0216-0035	2017-09-29 05:15:00	0
0216-0035	2017-09-29 05:30:00	0
0216-0035	2017-09-29 05:45:00	0
0216-0035	2017-09-29 06:00:00	0
0216-0035	2017-09-29 06:15:00	0
0216-0035	2017-09-29 06:30:00	0
0216-0035	2017-09-29 06:45:00	178
0216-0035	2017-09-29 07:00:00	35
0216-0035	2017-09-29 07:15:00	30
0216-0035	2017-09-29 07:30:00	0
0216-0035	2017-09-29 07:45:00	0
0216-0035	2017-09-29 08:00:00	20
0216-0035	2017-09-29 08:15:00	74
0216-0035	2017-09-29 08:30:00	380
0216-0035	2017-09-29 08:45:00	46
0216-0035	2017-09-29 09:00:00	79
0216-0035	2017-09-29 09:15:00	41
0216-0035	2017-09-29 09:30:00	270
0216-0035	2017-09-29 09:45:00	24
0216-0035	2017-09-29 10:00:00	0
0216-0035	2017-09-29 10:15:00	16
0216-0035	2017-09-29 10:30:00	80
0216-0035	2017-09-29 10:45:00	311
0216-0035	2017-09-29 11:00:00	133
0216-0035	2017-09-29 11:15:00	21
0216-0035	2017-09-29 11:30:00	54
0216-0035	2017-09-29 11:45:00	72
0216-0035	2017-09-29 12:00:00	144
0216-0035	2017-09-29 12:15:00	160
0216-0035	2017-09-29 12:30:00	235
0216-0035	2017-09-29 12:45:00	25
0216-0035	2017-09-29 13:00:00	20
0216-0035	2017-09-29 13:15:00	55
0216-0035	2017-09-29 13:30:00	80
0216-0035	2017-09-29 13:45:00	364
0216-0035	2017-09-29 14:00:00	56
0216-0035	2017-09-29 14:15:00	195
0216-0035	2017-09-29 14:30:00	0
0216-0035	2017-09-29 14:45:00	109
0216-0035	2017-09-29 15:00:00	28
0216-0035	2017-09-29 15:15:00	6
0216-0035	2017-09-29 15:30:00	0
0216-0035	2017-09-29 15:45:00	44
0216-0035	2017-09-29 16:00:00	0
0216-0035	2017-09-29 16:15:00	0
0216-0035	2017-09-29 16:30:00	26
0216-0035	2017-09-29 16:45:00	290
0216-0035	2017-09-29 17:00:00	870
0216-0035	2017-09-29 17:15:00	66
0216-0035	2017-09-29 17:30:00	328
0216-0035	2017-09-29 17:45:00	937
0216-0035	2017-09-29 18:00:00	89
0216-0035	2017-09-29 18:15:00	64
0216-0035	2017-09-29 18:30:00	85
0216-0035	2017-09-29 18:45:00	108
0216-0035	2017-09-29 19:00:00	46
0216-0035	2017-09-29 19:15:00	69
0216-0035	2017-09-29 19:30:00	22
0216-0035	2017-09-29 19:45:00	74
0216-0035	2017-09-29 20:00:00	54
0216-0035	2017-09-29 20:15:00	98
0216-0035	2017-09-29 20:30:00	0
0216-0035	2017-09-29 20:45:00	0
0216-0035	2017-09-29 21:00:00	0
0216-0035	2017-09-29 21:15:00	0
0216-0035	2017-09-29 21:30:00	0
0216-0035	2017-09-29 21:45:00	0
0216-0035	2017-09-29 22:00:00	0
0216-0035	2017-09-29 22:15:00	0
0216-0035	2017-09-29 22:30:00	0
0216-0035	2017-09-29 22:45:00	0
0216-0035	2017-09-29 23:00:00	0
0216-0035	2017-09-29 23:15:00	0
0216-0035	2017-09-29 23:30:00	0
0216-0035	2017-09-29 23:45:00	0
0216-0035	2017-09-30 00:00:00	0
0216-0035	2017-09-30 00:15:00	0
0216-0035	2017-09-30 00:30:00	0
0216-0035	2017-09-30 00:45:00	0
0216-0035	2017-09-30 01:00:00	0
0216-0035	2017-09-30 01:15:00	0
0216-0035	2017-09-30 01:30:00	0
0216-0035	2017-09-30 01:45:00	0
0216-0035	2017-09-30 02:00:00	0
0216-0035	2017-09-30 02:15:00	0
0216-0035	2017-09-30 02:30:00	0
0216-0035	2017-09-30 02:45:00	0
0216-0035	2017-09-30 03:00:00	0
0216-0035	2017-09-30 03:15:00	0
0216-0035	2017-09-30 03:30:00	0
0216-0035	2017-09-30 03:45:00	0
0216-0035	2017-09-30 04:00:00	0
0216-0035	2017-09-30 04:15:00	0
0216-0035	2017-09-30 04:30:00	0
0216-0035	2017-09-30 04:45:00	0
0216-0035	2017-09-30 05:00:00	0
0216-0035	2017-09-30 05:15:00	0
0216-0035	2017-09-30 05:30:00	0
0216-0035	2017-09-30 05:45:00	0
0216-0035	2017-09-30 06:00:00	0
0216-0035	2017-09-30 06:15:00	0
0216-0035	2017-09-30 06:30:00	0
0216-0035	2017-09-30 06:45:00	0
0216-0035	2017-09-30 07:00:00	0
0216-0035	2017-09-30 07:15:00	0
0216-0035	2017-09-30 07:30:00	0
0216-0035	2017-09-30 07:45:00	0
0216-0035	2017-09-30 08:00:00	0
0216-0035	2017-09-30 08:15:00	0
0216-0035	2017-09-30 08:30:00	0
0216-0035	2017-09-30 08:45:00	0
0216-0035	2017-09-30 09:00:00	0
0216-0035	2017-09-30 09:15:00	0
0216-0035	2017-09-30 09:30:00	0
0216-0035	2017-09-30 09:45:00	0
0216-0035	2017-09-30 10:00:00	0
0216-0035	2017-09-30 10:15:00	0
0216-0035	2017-09-30 10:30:00	0
0216-0035	2017-09-30 10:45:00	0
0216-0035	2017-09-30 11:00:00	0
0216-0035	2017-09-30 11:15:00	40
0216-0035	2017-09-30 11:30:00	51
0216-0035	2017-09-30 11:45:00	17
0216-0035	2017-09-30 12:00:00	72
0216-0035	2017-09-30 12:15:00	0
0216-0035	2017-09-30 12:30:00	12
0216-0035	2017-09-30 12:45:00	0
0216-0035	2017-09-30 13:00:00	404
0216-0035	2017-09-30 13:15:00	84
0216-0035	2017-09-30 13:30:00	0
0216-0035	2017-09-30 13:45:00	45
0216-0035	2017-09-30 14:00:00	29
0216-0035	2017-09-30 14:15:00	45
0216-0035	2017-09-30 14:30:00	20
0216-0035	2017-09-30 14:45:00	77
0216-0035	2017-09-30 15:00:00	23
0216-0035	2017-09-30 15:15:00	46
0216-0035	2017-09-30 15:30:00	23
0216-0035	2017-09-30 15:45:00	28
0216-0035	2017-09-30 16:00:00	124
0216-0035	2017-09-30 16:15:00	91
0216-0035	2017-09-30 16:30:00	47
0216-0035	2017-09-30 16:45:00	134
0216-0035	2017-09-30 17:00:00	387
0216-0035	2017-09-30 17:15:00	868
0216-0035	2017-09-30 17:30:00	209
0216-0035	2017-09-30 17:45:00	33
0216-0035	2017-09-30 18:00:00	183
0216-0035	2017-09-30 18:15:00	343
0216-0035	2017-09-30 18:30:00	81
0216-0035	2017-09-30 18:45:00	321
0216-0035	2017-09-30 19:00:00	409
0216-0035	2017-09-30 19:15:00	0
0216-0035	2017-09-30 19:30:00	0
0216-0035	2017-09-30 19:45:00	523
0216-0035	2017-09-30 20:00:00	861
0216-0035	2017-09-30 20:15:00	79
0216-0035	2017-09-30 20:30:00	0
0216-0035	2017-09-30 20:45:00	0
0216-0035	2017-09-30 21:00:00	0
0216-0035	2017-09-30 21:15:00	0
0216-0035	2017-09-30 21:30:00	0
0216-0035	2017-09-30 21:45:00	0
0216-0035	2017-09-30 22:00:00	0
0216-0035	2017-09-30 22:15:00	0
0216-0035	2017-09-30 22:30:00	0
0216-0035	2017-09-30 22:45:00	0
0216-0035	2017-09-30 23:00:00	0
0216-0035	2017-09-30 23:15:00	0
0216-0035	2017-09-30 23:30:00	0
0216-0035	2017-09-30 23:45:00	0
