## Supplementary Data 2 for "Digital phenotyping by consumer wearables identifies sleep-associated markers of cardiovascular disease risk and biological aging": ActivityTable_0216-0055-NHC.tsv

0216-0055	2016-04-15 00:00:00	0
0216-0055	2016-04-15 00:15:00	0
0216-0055	2016-04-15 00:30:00	0
0216-0055	2016-04-15 00:45:00	0
0216-0055	2016-04-15 01:00:00	0
0216-0055	2016-04-15 01:15:00	0
0216-0055	2016-04-15 01:30:00	0
0216-0055	2016-04-15 01:45:00	0
0216-0055	2016-04-15 02:00:00	0
0216-0055	2016-04-15 02:15:00	0
0216-0055	2016-04-15 02:30:00	0
0216-0055	2016-04-15 02:45:00	0
0216-0055	2016-04-15 03:00:00	0
0216-0055	2016-04-15 03:15:00	0
0216-0055	2016-04-15 03:30:00	0
0216-0055	2016-04-15 03:45:00	0
0216-0055	2016-04-15 04:00:00	0
0216-0055	2016-04-15 04:15:00	0
0216-0055	2016-04-15 04:30:00	0
0216-0055	2016-04-15 04:45:00	0
0216-0055	2016-04-15 05:00:00	0
0216-0055	2016-04-15 05:15:00	0
0216-0055	2016-04-15 05:30:00	0
0216-0055	2016-04-15 05:45:00	0
0216-0055	2016-04-15 06:00:00	0
0216-0055	2016-04-15 06:15:00	0
0216-0055	2016-04-15 06:30:00	0
0216-0055	2016-04-15 06:45:00	0
0216-0055	2016-04-15 07:00:00	0
0216-0055	2016-04-15 07:15:00	0
0216-0055	2016-04-15 07:30:00	0
0216-0055	2016-04-15 07:45:00	0
0216-0055	2016-04-15 08:00:00	0
0216-0055	2016-04-15 08:15:00	0
0216-0055	2016-04-15 08:30:00	0
0216-0055	2016-04-15 08:45:00	0
0216-0055	2016-04-15 09:00:00	0
0216-0055	2016-04-15 09:15:00	0
0216-0055	2016-04-15 09:30:00	0
0216-0055	2016-04-15 09:45:00	0
0216-0055	2016-04-15 10:00:00	0
0216-0055	2016-04-15 10:15:00	0
0216-0055	2016-04-15 10:30:00	0
0216-0055	2016-04-15 10:45:00	0
0216-0055	2016-04-15 11:00:00	0
0216-0055	2016-04-15 11:15:00	0
0216-0055	2016-04-15 11:30:00	0
0216-0055	2016-04-15 11:45:00	0
0216-0055	2016-04-15 12:00:00	0
0216-0055	2016-04-15 12:15:00	0
0216-0055	2016-04-15 12:30:00	0
0216-0055	2016-04-15 12:45:00	0
0216-0055	2016-04-15 13:00:00	0
0216-0055	2016-04-15 13:15:00	0
0216-0055	2016-04-15 13:30:00	0
0216-0055	2016-04-15 13:45:00	0
0216-0055	2016-04-15 14:00:00	0
0216-0055	2016-04-15 14:15:00	0
0216-0055	2016-04-15 14:30:00	0
0216-0055	2016-04-15 14:45:00	0
0216-0055	2016-04-15 15:00:00	0
0216-0055	2016-04-15 15:15:00	0
0216-0055	2016-04-15 15:30:00	0
0216-0055	2016-04-15 15:45:00	0
0216-0055	2016-04-15 16:00:00	0
0216-0055	2016-04-15 16:15:00	0
0216-0055	2016-04-15 16:30:00	0
0216-0055	2016-04-15 16:45:00	0
0216-0055	2016-04-15 17:00:00	0
0216-0055	2016-04-15 17:15:00	0
0216-0055	2016-04-15 17:30:00	0
0216-0055	2016-04-15 17:45:00	0
0216-0055	2016-04-15 18:00:00	0
0216-0055	2016-04-15 18:15:00	0
0216-0055	2016-04-15 18:30:00	0
0216-0055	2016-04-15 18:45:00	0
0216-0055	2016-04-15 19:00:00	0
0216-0055	2016-04-15 19:15:00	0
0216-0055	2016-04-15 19:30:00	0
0216-0055	2016-04-15 19:45:00	0
0216-0055	2016-04-15 20:00:00	0
0216-0055	2016-04-15 20:15:00	0
0216-0055	2016-04-15 20:30:00	0
0216-0055	2016-04-15 20:45:00	0
0216-0055	2016-04-15 21:00:00	0
0216-0055	2016-04-15 21:15:00	0
0216-0055	2016-04-15 21:30:00	0
0216-0055	2016-04-15 21:45:00	0
0216-0055	2016-04-15 22:00:00	0
0216-0055	2016-04-15 22:15:00	0
0216-0055	2016-04-15 22:30:00	0
0216-0055	2016-04-15 22:45:00	0
0216-0055	2016-04-15 23:00:00	0
0216-0055	2016-04-15 23:15:00	0
0216-0055	2016-04-15 23:30:00	0
0216-0055	2016-04-15 23:45:00	0
0216-0055	2016-04-16 00:00:00	0
0216-0055	2016-04-16 00:15:00	0
0216-0055	2016-04-16 00:30:00	0
0216-0055	2016-04-16 00:45:00	0
0216-0055	2016-04-16 01:00:00	0
0216-0055	2016-04-16 01:15:00	0
0216-0055	2016-04-16 01:30:00	0
0216-0055	2016-04-16 01:45:00	0
0216-0055	2016-04-16 02:00:00	0
0216-0055	2016-04-16 02:15:00	0
0216-0055	2016-04-16 02:30:00	0
0216-0055	2016-04-16 02:45:00	0
0216-0055	2016-04-16 03:00:00	0
0216-0055	2016-04-16 03:15:00	0
0216-0055	2016-04-16 03:30:00	0
0216-0055	2016-04-16 03:45:00	0
0216-0055	2016-04-16 04:00:00	0
0216-0055	2016-04-16 04:15:00	0
0216-0055	2016-04-16 04:30:00	0
0216-0055	2016-04-16 04:45:00	0
0216-0055	2016-04-16 05:00:00	0
0216-0055	2016-04-16 05:15:00	0
0216-0055	2016-04-16 05:30:00	0
0216-0055	2016-04-16 05:45:00	0
0216-0055	2016-04-16 06:00:00	0
0216-0055	2016-04-16 06:15:00	0
0216-0055	2016-04-16 06:30:00	0
0216-0055	2016-04-16 06:45:00	0
0216-0055	2016-04-16 07:00:00	0
0216-0055	2016-04-16 07:15:00	0
0216-0055	2016-04-16 07:30:00	0
0216-0055	2016-04-16 07:45:00	0
0216-0055	2016-04-16 08:00:00	0
0216-0055	2016-04-16 08:15:00	0
0216-0055	2016-04-16 08:30:00	221
0216-0055	2016-04-16 08:45:00	350
0216-0055	2016-04-16 09:00:00	336
0216-0055	2016-04-16 09:15:00	169
0216-0055	2016-04-16 09:30:00	295
0216-0055	2016-04-16 09:45:00	106
0216-0055	2016-04-16 10:00:00	232
0216-0055	2016-04-16 10:15:00	93
0216-0055	2016-04-16 10:30:00	382
0216-0055	2016-04-16 10:45:00	347
0216-0055	2016-04-16 11:00:00	72
0216-0055	2016-04-16 11:15:00	124
0216-0055	2016-04-16 11:30:00	72
0216-0055	2016-04-16 11:45:00	145
0216-0055	2016-04-16 12:00:00	105
0216-0055	2016-04-16 12:15:00	363
0216-0055	2016-04-16 12:30:00	356
0216-0055	2016-04-16 12:45:00	248
0216-0055	2016-04-16 13:00:00	118
0216-0055	2016-04-16 13:15:00	0
0216-0055	2016-04-16 13:30:00	465
0216-0055	2016-04-16 13:45:00	29
0216-0055	2016-04-16 14:00:00	149
0216-0055	2016-04-16 14:15:00	381
0216-0055	2016-04-16 14:30:00	171
0216-0055	2016-04-16 14:45:00	26
0216-0055	2016-04-16 15:00:00	208
0216-0055	2016-04-16 15:15:00	117
0216-0055	2016-04-16 15:30:00	217
0216-0055	2016-04-16 15:45:00	410
0216-0055	2016-04-16 16:00:00	162
0216-0055	2016-04-16 16:15:00	80
0216-0055	2016-04-16 16:30:00	75
0216-0055	2016-04-16 16:45:00	37
0216-0055	2016-04-16 17:00:00	76
0216-0055	2016-04-16 17:15:00	14
0216-0055	2016-04-16 17:30:00	15
0216-0055	2016-04-16 17:45:00	26
0216-0055	2016-04-16 18:00:00	20
0216-0055	2016-04-16 18:15:00	26
0216-0055	2016-04-16 18:30:00	39
0216-0055	2016-04-16 18:45:00	11
0216-0055	2016-04-16 19:00:00	1
0216-0055	2016-04-16 19:15:00	0
0216-0055	2016-04-16 19:30:00	154
0216-0055	2016-04-16 19:45:00	138
0216-0055	2016-04-16 20:00:00	0
0216-0055	2016-04-16 20:15:00	0
0216-0055	2016-04-16 20:30:00	134
0216-0055	2016-04-16 20:45:00	309
0216-0055	2016-04-16 21:00:00	451
0216-0055	2016-04-16 21:15:00	334
0216-0055	2016-04-16 21:30:00	44
0216-0055	2016-04-16 21:45:00	0
0216-0055	2016-04-16 22:00:00	0
0216-0055	2016-04-16 22:15:00	374
0216-0055	2016-04-16 22:30:00	180
0216-0055	2016-04-16 22:45:00	386
0216-0055	2016-04-16 23:00:00	28
0216-0055	2016-04-16 23:15:00	154
0216-0055	2016-04-16 23:30:00	46
0216-0055	2016-04-16 23:45:00	0
0216-0055	2016-04-17 00:00:00	38
0216-0055	2016-04-17 00:15:00	0
0216-0055	2016-04-17 00:30:00	13
0216-0055	2016-04-17 00:45:00	0
0216-0055	2016-04-17 01:00:00	27
0216-0055	2016-04-17 01:15:00	0
0216-0055	2016-04-17 01:30:00	0
0216-0055	2016-04-17 01:45:00	0
0216-0055	2016-04-17 02:00:00	0
0216-0055	2016-04-17 02:15:00	0
0216-0055	2016-04-17 02:30:00	0
0216-0055	2016-04-17 02:45:00	0
0216-0055	2016-04-17 03:00:00	7
0216-0055	2016-04-17 03:15:00	0
0216-0055	2016-04-17 03:30:00	0
0216-0055	2016-04-17 03:45:00	0
0216-0055	2016-04-17 04:00:00	0
0216-0055	2016-04-17 04:15:00	0
0216-0055	2016-04-17 04:30:00	0
0216-0055	2016-04-17 04:45:00	0
0216-0055	2016-04-17 05:00:00	0
0216-0055	2016-04-17 05:15:00	0
0216-0055	2016-04-17 05:30:00	0
0216-0055	2016-04-17 05:45:00	0
0216-0055	2016-04-17 06:00:00	0
0216-0055	2016-04-17 06:15:00	0
0216-0055	2016-04-17 06:30:00	0
0216-0055	2016-04-17 06:45:00	0
0216-0055	2016-04-17 07:00:00	0
0216-0055	2016-04-17 07:15:00	151
0216-0055	2016-04-17 07:30:00	100
0216-0055	2016-04-17 07:45:00	384
0216-0055	2016-04-17 08:00:00	404
0216-0055	2016-04-17 08:15:00	1595
0216-0055	2016-04-17 08:30:00	2392
0216-0055	2016-04-17 08:45:00	947
0216-0055	2016-04-17 09:00:00	341
0216-0055	2016-04-17 09:15:00	188
0216-0055	2016-04-17 09:30:00	0
0216-0055	2016-04-17 09:45:00	0
0216-0055	2016-04-17 10:00:00	0
0216-0055	2016-04-17 10:15:00	0
0216-0055	2016-04-17 10:30:00	0
0216-0055	2016-04-17 10:45:00	0
0216-0055	2016-04-17 11:00:00	0
0216-0055	2016-04-17 11:15:00	0
0216-0055	2016-04-17 11:30:00	0
0216-0055	2016-04-17 11:45:00	0
0216-0055	2016-04-17 12:00:00	0
0216-0055	2016-04-17 12:15:00	0
0216-0055	2016-04-17 12:30:00	0
0216-0055	2016-04-17 12:45:00	12
0216-0055	2016-04-17 13:00:00	47
0216-0055	2016-04-17 13:15:00	0
0216-0055	2016-04-17 13:30:00	323
0216-0055	2016-04-17 13:45:00	29
0216-0055	2016-04-17 14:00:00	0
0216-0055	2016-04-17 14:15:00	0
0216-0055	2016-04-17 14:30:00	82
0216-0055	2016-04-17 14:45:00	0
0216-0055	2016-04-17 15:00:00	0
0216-0055	2016-04-17 15:15:00	0
0216-0055	2016-04-17 15:30:00	8
0216-0055	2016-04-17 15:45:00	486
0216-0055	2016-04-17 16:00:00	167
0216-0055	2016-04-17 16:15:00	142
0216-0055	2016-04-17 16:30:00	16
0216-0055	2016-04-17 16:45:00	16
0216-0055	2016-04-17 17:00:00	27
0216-0055	2016-04-17 17:15:00	7
0216-0055	2016-04-17 17:30:00	153
0216-0055	2016-04-17 17:45:00	15
0216-0055	2016-04-17 18:00:00	335
0216-0055	2016-04-17 18:15:00	35
0216-0055	2016-04-17 18:30:00	53
0216-0055	2016-04-17 18:45:00	10
0216-0055	2016-04-17 19:00:00	68
0216-0055	2016-04-17 19:15:00	0
0216-0055	2016-04-17 19:30:00	0
0216-0055	2016-04-17 19:45:00	257
0216-0055	2016-04-17 20:00:00	73
0216-0055	2016-04-17 20:15:00	484
0216-0055	2016-04-17 20:30:00	0
0216-0055	2016-04-17 20:45:00	0
0216-0055	2016-04-17 21:00:00	167
0216-0055	2016-04-17 21:15:00	205
0216-0055	2016-04-17 21:30:00	238
0216-0055	2016-04-17 21:45:00	7
0216-0055	2016-04-17 22:00:00	0
0216-0055	2016-04-17 22:15:00	0
0216-0055	2016-04-17 22:30:00	47
0216-0055	2016-04-17 22:45:00	0
0216-0055	2016-04-17 23:00:00	115
0216-0055	2016-04-17 23:15:00	39
0216-0055	2016-04-17 23:30:00	340
0216-0055	2016-04-17 23:45:00	0
0216-0055	2016-04-18 00:00:00	4
0216-0055	2016-04-18 00:15:00	67
0216-0055	2016-04-18 00:30:00	0
0216-0055	2016-04-18 00:45:00	0
0216-0055	2016-04-18 01:00:00	40
0216-0055	2016-04-18 01:15:00	0
0216-0055	2016-04-18 01:30:00	54
0216-0055	2016-04-18 01:45:00	0
0216-0055	2016-04-18 02:00:00	0
0216-0055	2016-04-18 02:15:00	0
0216-0055	2016-04-18 02:30:00	0
0216-0055	2016-04-18 02:45:00	0
0216-0055	2016-04-18 03:00:00	0
0216-0055	2016-04-18 03:15:00	0
0216-0055	2016-04-18 03:30:00	0
0216-0055	2016-04-18 03:45:00	0
0216-0055	2016-04-18 04:00:00	0
0216-0055	2016-04-18 04:15:00	0
0216-0055	2016-04-18 04:30:00	0
0216-0055	2016-04-18 04:45:00	0
0216-0055	2016-04-18 05:00:00	0
0216-0055	2016-04-18 05:15:00	0
0216-0055	2016-04-18 05:30:00	6
0216-0055	2016-04-18 05:45:00	205
0216-0055	2016-04-18 06:00:00	173
0216-0055	2016-04-18 06:15:00	112
0216-0055	2016-04-18 06:30:00	152
0216-0055	2016-04-18 06:45:00	297
0216-0055	2016-04-18 07:00:00	427
0216-0055	2016-04-18 07:15:00	22
0216-0055	2016-04-18 07:30:00	20
0216-0055	2016-04-18 07:45:00	0
0216-0055	2016-04-18 08:00:00	482
0216-0055	2016-04-18 08:15:00	443
0216-0055	2016-04-18 08:30:00	4
0216-0055	2016-04-18 08:45:00	19
0216-0055	2016-04-18 09:00:00	10
0216-0055	2016-04-18 09:15:00	307
0216-0055	2016-04-18 09:30:00	180
0216-0055	2016-04-18 09:45:00	0
0216-0055	2016-04-18 10:00:00	0
0216-0055	2016-04-18 10:15:00	0
0216-0055	2016-04-18 10:30:00	0
0216-0055	2016-04-18 10:45:00	0
0216-0055	2016-04-18 11:00:00	8
0216-0055	2016-04-18 11:15:00	48
0216-0055	2016-04-18 11:30:00	0
0216-0055	2016-04-18 11:45:00	4
0216-0055	2016-04-18 12:00:00	702
0216-0055	2016-04-18 12:15:00	875
0216-0055	2016-04-18 12:30:00	0
0216-0055	2016-04-18 12:45:00	445
0216-0055	2016-04-18 13:00:00	4
0216-0055	2016-04-18 13:15:00	428
0216-0055	2016-04-18 13:30:00	987
0216-0055	2016-04-18 13:45:00	200
0216-0055	2016-04-18 14:00:00	0
0216-0055	2016-04-18 14:15:00	336
0216-0055	2016-04-18 14:30:00	845
0216-0055	2016-04-18 14:45:00	0
0216-0055	2016-04-18 15:00:00	291
0216-0055	2016-04-18 15:15:00	364
0216-0055	2016-04-18 15:30:00	46
0216-0055	2016-04-18 15:45:00	78
0216-0055	2016-04-18 16:00:00	21
0216-0055	2016-04-18 16:15:00	21
0216-0055	2016-04-18 16:30:00	0
0216-0055	2016-04-18 16:45:00	114
0216-0055	2016-04-18 17:00:00	81
0216-0055	2016-04-18 17:15:00	18
0216-0055	2016-04-18 17:30:00	12
0216-0055	2016-04-18 17:45:00	115
0216-0055	2016-04-18 18:00:00	927
0216-0055	2016-04-18 18:15:00	0
0216-0055	2016-04-18 18:30:00	5
0216-0055	2016-04-18 18:45:00	162
0216-0055	2016-04-18 19:00:00	61
0216-0055	2016-04-18 19:15:00	147
0216-0055	2016-04-18 19:30:00	8
0216-0055	2016-04-18 19:45:00	204
0216-0055	2016-04-18 20:00:00	0
0216-0055	2016-04-18 20:15:00	11
0216-0055	2016-04-18 20:30:00	6
0216-0055	2016-04-18 20:45:00	25
0216-0055	2016-04-18 21:00:00	35
0216-0055	2016-04-18 21:15:00	36
0216-0055	2016-04-18 21:30:00	16
0216-0055	2016-04-18 21:45:00	180
0216-0055	2016-04-18 22:00:00	85
0216-0055	2016-04-18 22:15:00	72
0216-0055	2016-04-18 22:30:00	329
0216-0055	2016-04-18 22:45:00	23
0216-0055	2016-04-18 23:00:00	174
0216-0055	2016-04-18 23:15:00	18
0216-0055	2016-04-18 23:30:00	0
0216-0055	2016-04-18 23:45:00	0
0216-0055	2016-04-19 00:00:00	37
0216-0055	2016-04-19 00:15:00	0
0216-0055	2016-04-19 00:30:00	4
0216-0055	2016-04-19 00:45:00	0
0216-0055	2016-04-19 01:00:00	163
0216-0055	2016-04-19 01:15:00	0
0216-0055	2016-04-19 01:30:00	0
0216-0055	2016-04-19 01:45:00	0
0216-0055	2016-04-19 02:00:00	0
0216-0055	2016-04-19 02:15:00	0
0216-0055	2016-04-19 02:30:00	0
0216-0055	2016-04-19 02:45:00	0
0216-0055	2016-04-19 03:00:00	0
0216-0055	2016-04-19 03:15:00	0
0216-0055	2016-04-19 03:30:00	0
0216-0055	2016-04-19 03:45:00	0
0216-0055	2016-04-19 04:00:00	0
0216-0055	2016-04-19 04:15:00	0
0216-0055	2016-04-19 04:30:00	0
0216-0055	2016-04-19 04:45:00	0
0216-0055	2016-04-19 05:00:00	0
0216-0055	2016-04-19 05:15:00	0
0216-0055	2016-04-19 05:30:00	0
0216-0055	2016-04-19 05:45:00	35
0216-0055	2016-04-19 06:00:00	134
0216-0055	2016-04-19 06:15:00	75
0216-0055	2016-04-19 06:30:00	102
0216-0055	2016-04-19 06:45:00	0
0216-0055	2016-04-19 07:00:00	183
0216-0055	2016-04-19 07:15:00	192
0216-0055	2016-04-19 07:30:00	12
0216-0055	2016-04-19 07:45:00	0
0216-0055	2016-04-19 08:00:00	7
0216-0055	2016-04-19 08:15:00	1115
0216-0055	2016-04-19 08:30:00	85
0216-0055	2016-04-19 08:45:00	9
0216-0055	2016-04-19 09:00:00	258
0216-0055	2016-04-19 09:15:00	0
0216-0055	2016-04-19 09:30:00	0
0216-0055	2016-04-19 09:45:00	81
0216-0055	2016-04-19 10:00:00	13
0216-0055	2016-04-19 10:15:00	10
0216-0055	2016-04-19 10:30:00	149
0216-0055	2016-04-19 10:45:00	145
0216-0055	2016-04-19 11:00:00	0
0216-0055	2016-04-19 11:15:00	0
0216-0055	2016-04-19 11:30:00	0
0216-0055	2016-04-19 11:45:00	228
0216-0055	2016-04-19 12:00:00	20
0216-0055	2016-04-19 12:15:00	262
0216-0055	2016-04-19 12:30:00	0
0216-0055	2016-04-19 12:45:00	59
0216-0055	2016-04-19 13:00:00	0
0216-0055	2016-04-19 13:15:00	0
0216-0055	2016-04-19 13:30:00	0
0216-0055	2016-04-19 13:45:00	142
0216-0055	2016-04-19 14:00:00	81
0216-0055	2016-04-19 14:15:00	0
0216-0055	2016-04-19 14:30:00	0
0216-0055	2016-04-19 14:45:00	128
0216-0055	2016-04-19 15:00:00	126
0216-0055	2016-04-19 15:15:00	16
0216-0055	2016-04-19 15:30:00	62
0216-0055	2016-04-19 15:45:00	240
0216-0055	2016-04-19 16:00:00	23
0216-0055	2016-04-19 16:15:00	104
0216-0055	2016-04-19 16:30:00	24
0216-0055	2016-04-19 16:45:00	16
0216-0055	2016-04-19 17:00:00	0
0216-0055	2016-04-19 17:15:00	74
0216-0055	2016-04-19 17:30:00	0
0216-0055	2016-04-19 17:45:00	68
0216-0055	2016-04-19 18:00:00	0
0216-0055	2016-04-19 18:15:00	617
0216-0055	2016-04-19 18:30:00	1346
0216-0055	2016-04-19 18:45:00	33
0216-0055	2016-04-19 19:00:00	0
0216-0055	2016-04-19 19:15:00	60
0216-0055	2016-04-19 19:30:00	461
0216-0055	2016-04-19 19:45:00	605
0216-0055	2016-04-19 20:00:00	16
0216-0055	2016-04-19 20:15:00	60
0216-0055	2016-04-19 20:30:00	300
0216-0055	2016-04-19 20:45:00	11
0216-0055	2016-04-19 21:00:00	0
0216-0055	2016-04-19 21:15:00	95
0216-0055	2016-04-19 21:30:00	0
0216-0055	2016-04-19 21:45:00	0
0216-0055	2016-04-19 22:00:00	0
0216-0055	2016-04-19 22:15:00	0
0216-0055	2016-04-19 22:30:00	0
0216-0055	2016-04-19 22:45:00	0
0216-0055	2016-04-19 23:00:00	0
0216-0055	2016-04-19 23:15:00	0
0216-0055	2016-04-19 23:30:00	0
0216-0055	2016-04-19 23:45:00	0
0216-0055	2016-04-20 00:00:00	0
0216-0055	2016-04-20 00:15:00	0
0216-0055	2016-04-20 00:30:00	22
0216-0055	2016-04-20 00:45:00	46
0216-0055	2016-04-20 01:00:00	55
0216-0055	2016-04-20 01:15:00	0
0216-0055	2016-04-20 01:30:00	0
0216-0055	2016-04-20 01:45:00	0
0216-0055	2016-04-20 02:00:00	0
0216-0055	2016-04-20 02:15:00	0
0216-0055	2016-04-20 02:30:00	0
0216-0055	2016-04-20 02:45:00	0
0216-0055	2016-04-20 03:00:00	0
0216-0055	2016-04-20 03:15:00	0
0216-0055	2016-04-20 03:30:00	0
0216-0055	2016-04-20 03:45:00	0
0216-0055	2016-04-20 04:00:00	0
0216-0055	2016-04-20 04:15:00	0
0216-0055	2016-04-20 04:30:00	0
0216-0055	2016-04-20 04:45:00	0
0216-0055	2016-04-20 05:00:00	0
0216-0055	2016-04-20 05:15:00	0
0216-0055	2016-04-20 05:30:00	0
0216-0055	2016-04-20 05:45:00	197
0216-0055	2016-04-20 06:00:00	163
0216-0055	2016-04-20 06:15:00	10
0216-0055	2016-04-20 06:30:00	0
0216-0055	2016-04-20 06:45:00	33
0216-0055	2016-04-20 07:00:00	417
0216-0055	2016-04-20 07:15:00	7
0216-0055	2016-04-20 07:30:00	0
0216-0055	2016-04-20 07:45:00	0
0216-0055	2016-04-20 08:00:00	492
0216-0055	2016-04-20 08:15:00	811
0216-0055	2016-04-20 08:30:00	0
0216-0055	2016-04-20 08:45:00	15
0216-0055	2016-04-20 09:00:00	79
0216-0055	2016-04-20 09:15:00	0
0216-0055	2016-04-20 09:30:00	0
0216-0055	2016-04-20 09:45:00	31
0216-0055	2016-04-20 10:00:00	0
0216-0055	2016-04-20 10:15:00	0
0216-0055	2016-04-20 10:30:00	0
0216-0055	2016-04-20 10:45:00	0
0216-0055	2016-04-20 11:00:00	16
0216-0055	2016-04-20 11:15:00	0
0216-0055	2016-04-20 11:30:00	336
0216-0055	2016-04-20 11:45:00	245
0216-0055	2016-04-20 12:00:00	20
0216-0055	2016-04-20 12:15:00	11
0216-0055	2016-04-20 12:30:00	125
0216-0055	2016-04-20 12:45:00	0
0216-0055	2016-04-20 13:00:00	0
0216-0055	2016-04-20 13:15:00	0
0216-0055	2016-04-20 13:30:00	0
0216-0055	2016-04-20 13:45:00	0
0216-0055	2016-04-20 14:00:00	0
0216-0055	2016-04-20 14:15:00	0
0216-0055	2016-04-20 14:30:00	0
0216-0055	2016-04-20 14:45:00	0
0216-0055	2016-04-20 15:00:00	0
0216-0055	2016-04-20 15:15:00	0
0216-0055	2016-04-20 15:30:00	0
0216-0055	2016-04-20 15:45:00	0
0216-0055	2016-04-20 16:00:00	0
0216-0055	2016-04-20 16:15:00	0
0216-0055	2016-04-20 16:30:00	0
0216-0055	2016-04-20 16:45:00	0
0216-0055	2016-04-20 17:00:00	0
0216-0055	2016-04-20 17:15:00	0
0216-0055	2016-04-20 17:30:00	291
0216-0055	2016-04-20 17:45:00	935
0216-0055	2016-04-20 18:00:00	84
0216-0055	2016-04-20 18:15:00	6
0216-0055	2016-04-20 18:30:00	8
0216-0055	2016-04-20 18:45:00	315
0216-0055	2016-04-20 19:00:00	33
0216-0055	2016-04-20 19:15:00	293
0216-0055	2016-04-20 19:30:00	100
0216-0055	2016-04-20 19:45:00	202
0216-0055	2016-04-20 20:00:00	68
0216-0055	2016-04-20 20:15:00	322
0216-0055	2016-04-20 20:30:00	53
0216-0055	2016-04-20 20:45:00	68
0216-0055	2016-04-20 21:00:00	127
0216-0055	2016-04-20 21:15:00	70
0216-0055	2016-04-20 21:30:00	0
0216-0055	2016-04-20 21:45:00	0
0216-0055	2016-04-20 22:00:00	0
0216-0055	2016-04-20 22:15:00	0
0216-0055	2016-04-20 22:30:00	0
0216-0055	2016-04-20 22:45:00	0
0216-0055	2016-04-20 23:00:00	0
0216-0055	2016-04-20 23:15:00	0
0216-0055	2016-04-20 23:30:00	0
0216-0055	2016-04-20 23:45:00	0
0216-0055	2016-04-21 00:00:00	0
0216-0055	2016-04-21 00:15:00	0
0216-0055	2016-04-21 00:30:00	0
0216-0055	2016-04-21 00:45:00	0
0216-0055	2016-04-21 01:00:00	0
0216-0055	2016-04-21 01:15:00	0
0216-0055	2016-04-21 01:30:00	0
0216-0055	2016-04-21 01:45:00	0
0216-0055	2016-04-21 02:00:00	0
0216-0055	2016-04-21 02:15:00	0
0216-0055	2016-04-21 02:30:00	0
0216-0055	2016-04-21 02:45:00	0
0216-0055	2016-04-21 03:00:00	0
0216-0055	2016-04-21 03:15:00	0
0216-0055	2016-04-21 03:30:00	0
0216-0055	2016-04-21 03:45:00	16
0216-0055	2016-04-21 04:00:00	0
0216-0055	2016-04-21 04:15:00	89
0216-0055	2016-04-21 04:30:00	0
0216-0055	2016-04-21 04:45:00	0
0216-0055	2016-04-21 05:00:00	0
0216-0055	2016-04-21 05:15:00	51
0216-0055	2016-04-21 05:30:00	0
0216-0055	2016-04-21 05:45:00	71
0216-0055	2016-04-21 06:00:00	163
0216-0055	2016-04-21 06:15:00	20
0216-0055	2016-04-21 06:30:00	0
0216-0055	2016-04-21 06:45:00	50
0216-0055	2016-04-21 07:00:00	365
0216-0055	2016-04-21 07:15:00	9
0216-0055	2016-04-21 07:30:00	12
0216-0055	2016-04-21 07:45:00	0
0216-0055	2016-04-21 08:00:00	855
0216-0055	2016-04-21 08:15:00	452
0216-0055	2016-04-21 08:30:00	0
0216-0055	2016-04-21 08:45:00	0
0216-0055	2016-04-21 09:00:00	0
0216-0055	2016-04-21 09:15:00	0
0216-0055	2016-04-21 09:30:00	0
0216-0055	2016-04-21 09:45:00	0
0216-0055	2016-04-21 10:00:00	166
0216-0055	2016-04-21 10:15:00	61
0216-0055	2016-04-21 10:30:00	18
0216-0055	2016-04-21 10:45:00	20
0216-0055	2016-04-21 11:00:00	16
0216-0055	2016-04-21 11:15:00	0
0216-0055	2016-04-21 11:30:00	0
0216-0055	2016-04-21 11:45:00	633
0216-0055	2016-04-21 12:00:00	417
0216-0055	2016-04-21 12:15:00	20
0216-0055	2016-04-21 12:30:00	545
0216-0055	2016-04-21 12:45:00	600
0216-0055	2016-04-21 13:00:00	0
0216-0055	2016-04-21 13:15:00	0
0216-0055	2016-04-21 13:30:00	0
0216-0055	2016-04-21 13:45:00	0
0216-0055	2016-04-21 14:00:00	34
0216-0055	2016-04-21 14:15:00	29
0216-0055	2016-04-21 14:30:00	232
0216-0055	2016-04-21 14:45:00	0
0216-0055	2016-04-21 15:00:00	10
0216-0055	2016-04-21 15:15:00	0
0216-0055	2016-04-21 15:30:00	71
0216-0055	2016-04-21 15:45:00	5
0216-0055	2016-04-21 16:00:00	5
0216-0055	2016-04-21 16:15:00	11
0216-0055	2016-04-21 16:30:00	5
0216-0055	2016-04-21 16:45:00	51
0216-0055	2016-04-21 17:00:00	353
0216-0055	2016-04-21 17:15:00	24
0216-0055	2016-04-21 17:30:00	177
0216-0055	2016-04-21 17:45:00	30
0216-0055	2016-04-21 18:00:00	651
0216-0055	2016-04-21 18:15:00	613
0216-0055	2016-04-21 18:30:00	64
0216-0055	2016-04-21 18:45:00	18
0216-0055	2016-04-21 19:00:00	15
0216-0055	2016-04-21 19:15:00	278
0216-0055	2016-04-21 19:30:00	293
0216-0055	2016-04-21 19:45:00	13
0216-0055	2016-04-21 20:00:00	71
0216-0055	2016-04-21 20:15:00	0
0216-0055	2016-04-21 20:30:00	0
0216-0055	2016-04-21 20:45:00	0
0216-0055	2016-04-21 21:00:00	0
0216-0055	2016-04-21 21:15:00	7
0216-0055	2016-04-21 21:30:00	130
0216-0055	2016-04-21 21:45:00	32
0216-0055	2016-04-21 22:00:00	152
0216-0055	2016-04-21 22:15:00	185
0216-0055	2016-04-21 22:30:00	93
0216-0055	2016-04-21 22:45:00	52
0216-0055	2016-04-21 23:00:00	120
0216-0055	2016-04-21 23:15:00	0
0216-0055	2016-04-21 23:30:00	0
0216-0055	2016-04-21 23:45:00	0
0216-0055	2016-04-22 00:00:00	0
0216-0055	2016-04-22 00:15:00	0
0216-0055	2016-04-22 00:30:00	0
0216-0055	2016-04-22 00:45:00	0
0216-0055	2016-04-22 01:00:00	15
0216-0055	2016-04-22 01:15:00	10
0216-0055	2016-04-22 01:30:00	24
0216-0055	2016-04-22 01:45:00	558
0216-0055	2016-04-22 02:00:00	135
0216-0055	2016-04-22 02:15:00	130
0216-0055	2016-04-22 02:30:00	0
0216-0055	2016-04-22 02:45:00	0
0216-0055	2016-04-22 03:00:00	0
0216-0055	2016-04-22 03:15:00	0
0216-0055	2016-04-22 03:30:00	0
0216-0055	2016-04-22 03:45:00	0
0216-0055	2016-04-22 04:00:00	0
0216-0055	2016-04-22 04:15:00	0
0216-0055	2016-04-22 04:30:00	0
0216-0055	2016-04-22 04:45:00	0
0216-0055	2016-04-22 05:00:00	0
0216-0055	2016-04-22 05:15:00	0
0216-0055	2016-04-22 05:30:00	0
0216-0055	2016-04-22 05:45:00	0
0216-0055	2016-04-22 06:00:00	0
0216-0055	2016-04-22 06:15:00	150
0216-0055	2016-04-22 06:30:00	262
0216-0055	2016-04-22 06:45:00	45
0216-0055	2016-04-22 07:00:00	141
0216-0055	2016-04-22 07:15:00	333
0216-0055	2016-04-22 07:30:00	10
0216-0055	2016-04-22 07:45:00	6
0216-0055	2016-04-22 08:00:00	33
0216-0055	2016-04-22 08:15:00	1188
0216-0055	2016-04-22 08:30:00	24
0216-0055	2016-04-22 08:45:00	0
0216-0055	2016-04-22 09:00:00	0
0216-0055	2016-04-22 09:15:00	0
0216-0055	2016-04-22 09:30:00	0
0216-0055	2016-04-22 09:45:00	0
0216-0055	2016-04-22 10:00:00	44
0216-0055	2016-04-22 10:15:00	172
0216-0055	2016-04-22 10:30:00	10
0216-0055	2016-04-22 10:45:00	0
0216-0055	2016-04-22 11:00:00	32
0216-0055	2016-04-22 11:15:00	7
0216-0055	2016-04-22 11:30:00	247
0216-0055	2016-04-22 11:45:00	1330
0216-0055	2016-04-22 12:00:00	11
0216-0055	2016-04-22 12:15:00	6
0216-0055	2016-04-22 12:30:00	559
0216-0055	2016-04-22 12:45:00	68
0216-0055	2016-04-22 13:00:00	134
0216-0055	2016-04-22 13:15:00	0
0216-0055	2016-04-22 13:30:00	0
0216-0055	2016-04-22 13:45:00	0
0216-0055	2016-04-22 14:00:00	0
0216-0055	2016-04-22 14:15:00	0
0216-0055	2016-04-22 14:30:00	0
0216-0055	2016-04-22 14:45:00	0
0216-0055	2016-04-22 15:00:00	0
0216-0055	2016-04-22 15:15:00	0
0216-0055	2016-04-22 15:30:00	0
0216-0055	2016-04-22 15:45:00	0
0216-0055	2016-04-22 16:00:00	0
0216-0055	2016-04-22 16:15:00	0
0216-0055	2016-04-22 16:30:00	0
0216-0055	2016-04-22 16:45:00	0
0216-0055	2016-04-22 17:00:00	0
0216-0055	2016-04-22 17:15:00	0
0216-0055	2016-04-22 17:30:00	0
0216-0055	2016-04-22 17:45:00	0
0216-0055	2016-04-22 18:00:00	0
0216-0055	2016-04-22 18:15:00	0
0216-0055	2016-04-22 18:30:00	0
0216-0055	2016-04-22 18:45:00	0
0216-0055	2016-04-22 19:00:00	0
0216-0055	2016-04-22 19:15:00	0
0216-0055	2016-04-22 19:30:00	0
0216-0055	2016-04-22 19:45:00	0
0216-0055	2016-04-22 20:00:00	0
0216-0055	2016-04-22 20:15:00	0
0216-0055	2016-04-22 20:30:00	0
0216-0055	2016-04-22 20:45:00	0
0216-0055	2016-04-22 21:00:00	0
0216-0055	2016-04-22 21:15:00	0
0216-0055	2016-04-22 21:30:00	0
0216-0055	2016-04-22 21:45:00	0
0216-0055	2016-04-22 22:00:00	0
0216-0055	2016-04-22 22:15:00	0
0216-0055	2016-04-22 22:30:00	0
0216-0055	2016-04-22 22:45:00	0
0216-0055	2016-04-22 23:00:00	0
0216-0055	2016-04-22 23:15:00	0
0216-0055	2016-04-22 23:30:00	0
0216-0055	2016-04-22 23:45:00	0
