## Supplementary Data 2 for "Digital phenotyping by consumer wearables identifies sleep-associated markers of cardiovascular disease risk and biological aging": ActivityTable_0217-0002-NHC.tsv

0217-0002	2017-03-09 00:00:00	0
0217-0002	2017-03-09 00:15:00	0
0217-0002	2017-03-09 00:30:00	0
0217-0002	2017-03-09 00:45:00	0
0217-0002	2017-03-09 01:00:00	0
0217-0002	2017-03-09 01:15:00	0
0217-0002	2017-03-09 01:30:00	0
0217-0002	2017-03-09 01:45:00	0
0217-0002	2017-03-09 02:00:00	0
0217-0002	2017-03-09 02:15:00	0
0217-0002	2017-03-09 02:30:00	0
0217-0002	2017-03-09 02:45:00	0
0217-0002	2017-03-09 03:00:00	0
0217-0002	2017-03-09 03:15:00	0
0217-0002	2017-03-09 03:30:00	0
0217-0002	2017-03-09 03:45:00	0
0217-0002	2017-03-09 04:00:00	0
0217-0002	2017-03-09 04:15:00	0
0217-0002	2017-03-09 04:30:00	0
0217-0002	2017-03-09 04:45:00	0
0217-0002	2017-03-09 05:00:00	0
0217-0002	2017-03-09 05:15:00	0
0217-0002	2017-03-09 05:30:00	0
0217-0002	2017-03-09 05:45:00	0
0217-0002	2017-03-09 06:00:00	0
0217-0002	2017-03-09 06:15:00	0
0217-0002	2017-03-09 06:30:00	0
0217-0002	2017-03-09 06:45:00	0
0217-0002	2017-03-09 07:00:00	0
0217-0002	2017-03-09 07:15:00	0
0217-0002	2017-03-09 07:30:00	0
0217-0002	2017-03-09 07:45:00	0
0217-0002	2017-03-09 08:00:00	0
0217-0002	2017-03-09 08:15:00	0
0217-0002	2017-03-09 08:30:00	0
0217-0002	2017-03-09 08:45:00	105
0217-0002	2017-03-09 09:00:00	7
0217-0002	2017-03-09 09:15:00	424
0217-0002	2017-03-09 09:30:00	566
0217-0002	2017-03-09 09:45:00	28
0217-0002	2017-03-09 10:00:00	58
0217-0002	2017-03-09 10:15:00	19
0217-0002	2017-03-09 10:30:00	403
0217-0002	2017-03-09 10:45:00	1398
0217-0002	2017-03-09 11:00:00	410
0217-0002	2017-03-09 11:15:00	750
0217-0002	2017-03-09 11:30:00	20
0217-0002	2017-03-09 11:45:00	0
0217-0002	2017-03-09 12:00:00	0
0217-0002	2017-03-09 12:15:00	8
0217-0002	2017-03-09 12:30:00	357
0217-0002	2017-03-09 12:45:00	557
0217-0002	2017-03-09 13:00:00	540
0217-0002	2017-03-09 13:15:00	54
0217-0002	2017-03-09 13:30:00	140
0217-0002	2017-03-09 13:45:00	13
0217-0002	2017-03-09 14:00:00	126
0217-0002	2017-03-09 14:15:00	0
0217-0002	2017-03-09 14:30:00	0
0217-0002	2017-03-09 14:45:00	0
0217-0002	2017-03-09 15:00:00	14
0217-0002	2017-03-09 15:15:00	158
0217-0002	2017-03-09 15:30:00	59
0217-0002	2017-03-09 15:45:00	109
0217-0002	2017-03-09 16:00:00	14
0217-0002	2017-03-09 16:15:00	0
0217-0002	2017-03-09 16:30:00	90
0217-0002	2017-03-09 16:45:00	35
0217-0002	2017-03-09 17:00:00	52
0217-0002	2017-03-09 17:15:00	2
0217-0002	2017-03-09 17:30:00	7
0217-0002	2017-03-09 17:45:00	0
0217-0002	2017-03-09 18:00:00	0
0217-0002	2017-03-09 18:15:00	0
0217-0002	2017-03-09 18:30:00	6
0217-0002	2017-03-09 18:45:00	23
0217-0002	2017-03-09 19:00:00	115
0217-0002	2017-03-09 19:15:00	0
0217-0002	2017-03-09 19:30:00	431
0217-0002	2017-03-09 19:45:00	740
0217-0002	2017-03-09 20:00:00	12
0217-0002	2017-03-09 20:15:00	44
0217-0002	2017-03-09 20:30:00	294
0217-0002	2017-03-09 20:45:00	75
0217-0002	2017-03-09 21:00:00	43
0217-0002	2017-03-09 21:15:00	16
0217-0002	2017-03-09 21:30:00	329
0217-0002	2017-03-09 21:45:00	89
0217-0002	2017-03-09 22:00:00	158
0217-0002	2017-03-09 22:15:00	227
0217-0002	2017-03-09 22:30:00	54
0217-0002	2017-03-09 22:45:00	78
0217-0002	2017-03-09 23:00:00	54
0217-0002	2017-03-09 23:15:00	6
0217-0002	2017-03-09 23:30:00	0
0217-0002	2017-03-09 23:45:00	0
0217-0002	2017-03-10 00:00:00	0
0217-0002	2017-03-10 00:15:00	0
0217-0002	2017-03-10 00:30:00	0
0217-0002	2017-03-10 00:45:00	0
0217-0002	2017-03-10 01:00:00	0
0217-0002	2017-03-10 01:15:00	0
0217-0002	2017-03-10 01:30:00	0
0217-0002	2017-03-10 01:45:00	0
0217-0002	2017-03-10 02:00:00	0
0217-0002	2017-03-10 02:15:00	28
0217-0002	2017-03-10 02:30:00	0
0217-0002	2017-03-10 02:45:00	0
0217-0002	2017-03-10 03:00:00	0
0217-0002	2017-03-10 03:15:00	0
0217-0002	2017-03-10 03:30:00	0
0217-0002	2017-03-10 03:45:00	0
0217-0002	2017-03-10 04:00:00	0
0217-0002	2017-03-10 04:15:00	0
0217-0002	2017-03-10 04:30:00	0
0217-0002	2017-03-10 04:45:00	0
0217-0002	2017-03-10 05:00:00	0
0217-0002	2017-03-10 05:15:00	0
0217-0002	2017-03-10 05:30:00	0
0217-0002	2017-03-10 05:45:00	0
0217-0002	2017-03-10 06:00:00	49
0217-0002	2017-03-10 06:15:00	426
0217-0002	2017-03-10 06:30:00	168
0217-0002	2017-03-10 06:45:00	274
0217-0002	2017-03-10 07:00:00	354
0217-0002	2017-03-10 07:15:00	0
0217-0002	2017-03-10 07:30:00	0
0217-0002	2017-03-10 07:45:00	21
0217-0002	2017-03-10 08:00:00	734
0217-0002	2017-03-10 08:15:00	474
0217-0002	2017-03-10 08:30:00	15
0217-0002	2017-03-10 08:45:00	48
0217-0002	2017-03-10 09:00:00	30
0217-0002	2017-03-10 09:15:00	0
0217-0002	2017-03-10 09:30:00	263
0217-0002	2017-03-10 09:45:00	264
0217-0002	2017-03-10 10:00:00	17
0217-0002	2017-03-10 10:15:00	202
0217-0002	2017-03-10 10:30:00	206
0217-0002	2017-03-10 10:45:00	92
0217-0002	2017-03-10 11:00:00	507
0217-0002	2017-03-10 11:15:00	675
0217-0002	2017-03-10 11:30:00	857
0217-0002	2017-03-10 11:45:00	182
0217-0002	2017-03-10 12:00:00	14
0217-0002	2017-03-10 12:15:00	62
0217-0002	2017-03-10 12:30:00	231
0217-0002	2017-03-10 12:45:00	876
0217-0002	2017-03-10 13:00:00	684
0217-0002	2017-03-10 13:15:00	121
0217-0002	2017-03-10 13:30:00	0
0217-0002	2017-03-10 13:45:00	73
0217-0002	2017-03-10 14:00:00	122
0217-0002	2017-03-10 14:15:00	0
0217-0002	2017-03-10 14:30:00	39
0217-0002	2017-03-10 14:45:00	925
0217-0002	2017-03-10 15:00:00	55
0217-0002	2017-03-10 15:15:00	126
0217-0002	2017-03-10 15:30:00	36
0217-0002	2017-03-10 15:45:00	0
0217-0002	2017-03-10 16:00:00	40
0217-0002	2017-03-10 16:15:00	342
0217-0002	2017-03-10 16:30:00	595
0217-0002	2017-03-10 16:45:00	196
0217-0002	2017-03-10 17:00:00	148
0217-0002	2017-03-10 17:15:00	132
0217-0002	2017-03-10 17:30:00	73
0217-0002	2017-03-10 17:45:00	80
0217-0002	2017-03-10 18:00:00	22
0217-0002	2017-03-10 18:15:00	657
0217-0002	2017-03-10 18:30:00	511
0217-0002	2017-03-10 18:45:00	820
0217-0002	2017-03-10 19:00:00	899
0217-0002	2017-03-10 19:15:00	8
0217-0002	2017-03-10 19:30:00	43
0217-0002	2017-03-10 19:45:00	226
0217-0002	2017-03-10 20:00:00	185
0217-0002	2017-03-10 20:15:00	370
0217-0002	2017-03-10 20:30:00	16
0217-0002	2017-03-10 20:45:00	59
0217-0002	2017-03-10 21:00:00	29
0217-0002	2017-03-10 21:15:00	21
0217-0002	2017-03-10 21:30:00	24
0217-0002	2017-03-10 21:45:00	66
0217-0002	2017-03-10 22:00:00	467
0217-0002	2017-03-10 22:15:00	0
0217-0002	2017-03-10 22:30:00	192
0217-0002	2017-03-10 22:45:00	25
0217-0002	2017-03-10 23:00:00	34
0217-0002	2017-03-10 23:15:00	16
0217-0002	2017-03-10 23:30:00	174
0217-0002	2017-03-10 23:45:00	0
0217-0002	2017-03-11 00:00:00	0
0217-0002	2017-03-11 00:15:00	0
0217-0002	2017-03-11 00:30:00	0
0217-0002	2017-03-11 00:45:00	0
0217-0002	2017-03-11 01:00:00	0
0217-0002	2017-03-11 01:15:00	0
0217-0002	2017-03-11 01:30:00	0
0217-0002	2017-03-11 01:45:00	0
0217-0002	2017-03-11 02:00:00	0
0217-0002	2017-03-11 02:15:00	0
0217-0002	2017-03-11 02:30:00	0
0217-0002	2017-03-11 02:45:00	0
0217-0002	2017-03-11 03:00:00	0
0217-0002	2017-03-11 03:15:00	0
0217-0002	2017-03-11 03:30:00	0
0217-0002	2017-03-11 03:45:00	0
0217-0002	2017-03-11 04:00:00	0
0217-0002	2017-03-11 04:15:00	0
0217-0002	2017-03-11 04:30:00	0
0217-0002	2017-03-11 04:45:00	0
0217-0002	2017-03-11 05:00:00	0
0217-0002	2017-03-11 05:15:00	0
0217-0002	2017-03-11 05:30:00	0
0217-0002	2017-03-11 05:45:00	0
0217-0002	2017-03-11 06:00:00	0
0217-0002	2017-03-11 06:15:00	24
0217-0002	2017-03-11 06:30:00	47
0217-0002	2017-03-11 06:45:00	42
0217-0002	2017-03-11 07:00:00	149
0217-0002	2017-03-11 07:15:00	110
0217-0002	2017-03-11 07:30:00	65
0217-0002	2017-03-11 07:45:00	0
0217-0002	2017-03-11 08:00:00	105
0217-0002	2017-03-11 08:15:00	7
0217-0002	2017-03-11 08:30:00	0
0217-0002	2017-03-11 08:45:00	0
0217-0002	2017-03-11 09:00:00	31
0217-0002	2017-03-11 09:15:00	0
0217-0002	2017-03-11 09:30:00	0
0217-0002	2017-03-11 09:45:00	0
0217-0002	2017-03-11 10:00:00	17
0217-0002	2017-03-11 10:15:00	0
0217-0002	2017-03-11 10:30:00	36
0217-0002	2017-03-11 10:45:00	94
0217-0002	2017-03-11 11:00:00	55
0217-0002	2017-03-11 11:15:00	0
0217-0002	2017-03-11 11:30:00	791
0217-0002	2017-03-11 11:45:00	911
0217-0002	2017-03-11 12:00:00	755
0217-0002	2017-03-11 12:15:00	35
0217-0002	2017-03-11 12:30:00	668
0217-0002	2017-03-11 12:45:00	48
0217-0002	2017-03-11 13:00:00	29
0217-0002	2017-03-11 13:15:00	40
0217-0002	2017-03-11 13:30:00	0
0217-0002	2017-03-11 13:45:00	0
0217-0002	2017-03-11 14:00:00	0
0217-0002	2017-03-11 14:15:00	0
0217-0002	2017-03-11 14:30:00	0
0217-0002	2017-03-11 14:45:00	0
0217-0002	2017-03-11 15:00:00	13
0217-0002	2017-03-11 15:15:00	0
0217-0002	2017-03-11 15:30:00	0
0217-0002	2017-03-11 15:45:00	0
0217-0002	2017-03-11 16:00:00	0
0217-0002	2017-03-11 16:15:00	0
0217-0002	2017-03-11 16:30:00	47
0217-0002	2017-03-11 16:45:00	11
0217-0002	2017-03-11 17:00:00	513
0217-0002	2017-03-11 17:15:00	1183
0217-0002	2017-03-11 17:30:00	458
0217-0002	2017-03-11 17:45:00	48
0217-0002	2017-03-11 18:00:00	521
0217-0002	2017-03-11 18:15:00	512
0217-0002	2017-03-11 18:30:00	193
0217-0002	2017-03-11 18:45:00	34
0217-0002	2017-03-11 19:00:00	49
0217-0002	2017-03-11 19:15:00	55
0217-0002	2017-03-11 19:30:00	94
0217-0002	2017-03-11 19:45:00	106
0217-0002	2017-03-11 20:00:00	214
0217-0002	2017-03-11 20:15:00	490
0217-0002	2017-03-11 20:30:00	858
0217-0002	2017-03-11 20:45:00	123
0217-0002	2017-03-11 21:00:00	199
0217-0002	2017-03-11 21:15:00	114
0217-0002	2017-03-11 21:30:00	430
0217-0002	2017-03-11 21:45:00	99
0217-0002	2017-03-11 22:00:00	67
0217-0002	2017-03-11 22:15:00	18
0217-0002	2017-03-11 22:30:00	50
0217-0002	2017-03-11 22:45:00	0
0217-0002	2017-03-11 23:00:00	0
0217-0002	2017-03-11 23:15:00	0
0217-0002	2017-03-11 23:30:00	0
0217-0002	2017-03-11 23:45:00	0
0217-0002	2017-03-12 00:00:00	4
0217-0002	2017-03-12 00:15:00	0
0217-0002	2017-03-12 00:30:00	0
0217-0002	2017-03-12 00:45:00	0
0217-0002	2017-03-12 01:00:00	0
0217-0002	2017-03-12 01:15:00	0
0217-0002	2017-03-12 01:30:00	0
0217-0002	2017-03-12 01:45:00	0
0217-0002	2017-03-12 02:00:00	8
0217-0002	2017-03-12 02:15:00	0
0217-0002	2017-03-12 02:30:00	0
0217-0002	2017-03-12 02:45:00	0
0217-0002	2017-03-12 03:00:00	0
0217-0002	2017-03-12 03:15:00	15
0217-0002	2017-03-12 03:30:00	94
0217-0002	2017-03-12 03:45:00	0
0217-0002	2017-03-12 04:00:00	0
0217-0002	2017-03-12 04:15:00	0
0217-0002	2017-03-12 04:30:00	0
0217-0002	2017-03-12 04:45:00	0
0217-0002	2017-03-12 05:00:00	0
0217-0002	2017-03-12 05:15:00	0
0217-0002	2017-03-12 05:30:00	0
0217-0002	2017-03-12 05:45:00	0
0217-0002	2017-03-12 06:00:00	0
0217-0002	2017-03-12 06:15:00	0
0217-0002	2017-03-12 06:30:00	0
0217-0002	2017-03-12 06:45:00	0
0217-0002	2017-03-12 07:00:00	5
0217-0002	2017-03-12 07:15:00	0
0217-0002	2017-03-12 07:30:00	0
0217-0002	2017-03-12 07:45:00	0
0217-0002	2017-03-12 08:00:00	16
0217-0002	2017-03-12 08:15:00	0
0217-0002	2017-03-12 08:30:00	0
0217-0002	2017-03-12 08:45:00	0
0217-0002	2017-03-12 09:00:00	0
0217-0002	2017-03-12 09:15:00	49
0217-0002	2017-03-12 09:30:00	318
0217-0002	2017-03-12 09:45:00	417
0217-0002	2017-03-12 10:00:00	137
0217-0002	2017-03-12 10:15:00	49
0217-0002	2017-03-12 10:30:00	104
0217-0002	2017-03-12 10:45:00	730
0217-0002	2017-03-12 11:00:00	256
0217-0002	2017-03-12 11:15:00	146
0217-0002	2017-03-12 11:30:00	259
0217-0002	2017-03-12 11:45:00	8
0217-0002	2017-03-12 12:00:00	8
0217-0002	2017-03-12 12:15:00	23
0217-0002	2017-03-12 12:30:00	234
0217-0002	2017-03-12 12:45:00	552
0217-0002	2017-03-12 13:00:00	92
0217-0002	2017-03-12 13:15:00	663
0217-0002	2017-03-12 13:30:00	1392
0217-0002	2017-03-12 13:45:00	184
0217-0002	2017-03-12 14:00:00	398
0217-0002	2017-03-12 14:15:00	156
0217-0002	2017-03-12 14:30:00	88
0217-0002	2017-03-12 14:45:00	346
0217-0002	2017-03-12 15:00:00	175
0217-0002	2017-03-12 15:15:00	124
0217-0002	2017-03-12 15:30:00	152
0217-0002	2017-03-12 15:45:00	52
0217-0002	2017-03-12 16:00:00	23
0217-0002	2017-03-12 16:15:00	15
0217-0002	2017-03-12 16:30:00	14
0217-0002	2017-03-12 16:45:00	99
0217-0002	2017-03-12 17:00:00	76
0217-0002	2017-03-12 17:15:00	145
0217-0002	2017-03-12 17:30:00	11
0217-0002	2017-03-12 17:45:00	0
0217-0002	2017-03-12 18:00:00	0
0217-0002	2017-03-12 18:15:00	0
0217-0002	2017-03-12 18:30:00	0
0217-0002	2017-03-12 18:45:00	278
0217-0002	2017-03-12 19:00:00	352
0217-0002	2017-03-12 19:15:00	753
0217-0002	2017-03-12 19:30:00	50
0217-0002	2017-03-12 19:45:00	44
0217-0002	2017-03-12 20:00:00	27
0217-0002	2017-03-12 20:15:00	544
0217-0002	2017-03-12 20:30:00	369
0217-0002	2017-03-12 20:45:00	777
0217-0002	2017-03-12 21:00:00	70
0217-0002	2017-03-12 21:15:00	0
0217-0002	2017-03-12 21:30:00	0
0217-0002	2017-03-12 21:45:00	44
0217-0002	2017-03-12 22:00:00	0
0217-0002	2017-03-12 22:15:00	0
0217-0002	2017-03-12 22:30:00	13
0217-0002	2017-03-12 22:45:00	0
0217-0002	2017-03-12 23:00:00	10
0217-0002	2017-03-12 23:15:00	21
0217-0002	2017-03-12 23:30:00	0
0217-0002	2017-03-12 23:45:00	0
0217-0002	2017-03-13 00:00:00	0
0217-0002	2017-03-13 00:15:00	0
0217-0002	2017-03-13 00:30:00	44
0217-0002	2017-03-13 00:45:00	0
0217-0002	2017-03-13 01:00:00	0
0217-0002	2017-03-13 01:15:00	0
0217-0002	2017-03-13 01:30:00	0
0217-0002	2017-03-13 01:45:00	0
0217-0002	2017-03-13 02:00:00	0
0217-0002	2017-03-13 02:15:00	0
0217-0002	2017-03-13 02:30:00	0
0217-0002	2017-03-13 02:45:00	0
0217-0002	2017-03-13 03:00:00	0
0217-0002	2017-03-13 03:15:00	0
0217-0002	2017-03-13 03:30:00	0
0217-0002	2017-03-13 03:45:00	7
0217-0002	2017-03-13 04:00:00	0
0217-0002	2017-03-13 04:15:00	15
0217-0002	2017-03-13 04:30:00	0
0217-0002	2017-03-13 04:45:00	0
0217-0002	2017-03-13 05:00:00	0
0217-0002	2017-03-13 05:15:00	0
0217-0002	2017-03-13 05:30:00	0
0217-0002	2017-03-13 05:45:00	0
0217-0002	2017-03-13 06:00:00	0
0217-0002	2017-03-13 06:15:00	0
0217-0002	2017-03-13 06:30:00	0
0217-0002	2017-03-13 06:45:00	0
0217-0002	2017-03-13 07:00:00	0
0217-0002	2017-03-13 07:15:00	0
0217-0002	2017-03-13 07:30:00	0
0217-0002	2017-03-13 07:45:00	0
0217-0002	2017-03-13 08:00:00	0
0217-0002	2017-03-13 08:15:00	0
0217-0002	2017-03-13 08:30:00	45
0217-0002	2017-03-13 08:45:00	153
0217-0002	2017-03-13 09:00:00	194
0217-0002	2017-03-13 09:15:00	264
0217-0002	2017-03-13 09:30:00	372
0217-0002	2017-03-13 09:45:00	27
0217-0002	2017-03-13 10:00:00	14
0217-0002	2017-03-13 10:15:00	0
0217-0002	2017-03-13 10:30:00	0
0217-0002	2017-03-13 10:45:00	364
0217-0002	2017-03-13 11:00:00	410
0217-0002	2017-03-13 11:15:00	0
0217-0002	2017-03-13 11:30:00	0
0217-0002	2017-03-13 11:45:00	278
0217-0002	2017-03-13 12:00:00	1186
0217-0002	2017-03-13 12:15:00	297
0217-0002	2017-03-13 12:30:00	191
0217-0002	2017-03-13 12:45:00	145
0217-0002	2017-03-13 13:00:00	378
0217-0002	2017-03-13 13:15:00	235
0217-0002	2017-03-13 13:30:00	978
0217-0002	2017-03-13 13:45:00	313
0217-0002	2017-03-13 14:00:00	118
0217-0002	2017-03-13 14:15:00	353
0217-0002	2017-03-13 14:30:00	53
0217-0002	2017-03-13 14:45:00	9
0217-0002	2017-03-13 15:00:00	126
0217-0002	2017-03-13 15:15:00	0
0217-0002	2017-03-13 15:30:00	149
0217-0002	2017-03-13 15:45:00	183
0217-0002	2017-03-13 16:00:00	230
0217-0002	2017-03-13 16:15:00	325
0217-0002	2017-03-13 16:30:00	956
0217-0002	2017-03-13 16:45:00	150
0217-0002	2017-03-13 17:00:00	24
0217-0002	2017-03-13 17:15:00	37
0217-0002	2017-03-13 17:30:00	127
0217-0002	2017-03-13 17:45:00	67
0217-0002	2017-03-13 18:00:00	897
0217-0002	2017-03-13 18:15:00	668
0217-0002	2017-03-13 18:30:00	198
0217-0002	2017-03-13 18:45:00	0
0217-0002	2017-03-13 19:00:00	0
0217-0002	2017-03-13 19:15:00	333
0217-0002	2017-03-13 19:30:00	63
0217-0002	2017-03-13 19:45:00	104
0217-0002	2017-03-13 20:00:00	58
0217-0002	2017-03-13 20:15:00	0
0217-0002	2017-03-13 20:30:00	28
0217-0002	2017-03-13 20:45:00	5
0217-0002	2017-03-13 21:00:00	184
0217-0002	2017-03-13 21:15:00	34
0217-0002	2017-03-13 21:30:00	29
0217-0002	2017-03-13 21:45:00	54
0217-0002	2017-03-13 22:00:00	52
0217-0002	2017-03-13 22:15:00	482
0217-0002	2017-03-13 22:30:00	77
0217-0002	2017-03-13 22:45:00	0
0217-0002	2017-03-13 23:00:00	5
0217-0002	2017-03-13 23:15:00	0
0217-0002	2017-03-13 23:30:00	0
0217-0002	2017-03-13 23:45:00	29
0217-0002	2017-03-14 00:00:00	0
0217-0002	2017-03-14 00:15:00	0
0217-0002	2017-03-14 00:30:00	62
0217-0002	2017-03-14 00:45:00	27
0217-0002	2017-03-14 01:00:00	0
0217-0002	2017-03-14 01:15:00	0
0217-0002	2017-03-14 01:30:00	0
0217-0002	2017-03-14 01:45:00	0
0217-0002	2017-03-14 02:00:00	0
0217-0002	2017-03-14 02:15:00	0
0217-0002	2017-03-14 02:30:00	0
0217-0002	2017-03-14 02:45:00	5
0217-0002	2017-03-14 03:00:00	0
0217-0002	2017-03-14 03:15:00	0
0217-0002	2017-03-14 03:30:00	0
0217-0002	2017-03-14 03:45:00	8
0217-0002	2017-03-14 04:00:00	9
0217-0002	2017-03-14 04:15:00	9
0217-0002	2017-03-14 04:30:00	0
0217-0002	2017-03-14 04:45:00	0
0217-0002	2017-03-14 05:00:00	0
0217-0002	2017-03-14 05:15:00	0
0217-0002	2017-03-14 05:30:00	0
0217-0002	2017-03-14 05:45:00	0
0217-0002	2017-03-14 06:00:00	0
0217-0002	2017-03-14 06:15:00	0
0217-0002	2017-03-14 06:30:00	0
0217-0002	2017-03-14 06:45:00	0
0217-0002	2017-03-14 07:00:00	0
0217-0002	2017-03-14 07:15:00	0
0217-0002	2017-03-14 07:30:00	0
0217-0002	2017-03-14 07:45:00	0
0217-0002	2017-03-14 08:00:00	0
0217-0002	2017-03-14 08:15:00	289
0217-0002	2017-03-14 08:30:00	211
0217-0002	2017-03-14 08:45:00	126
0217-0002	2017-03-14 09:00:00	304
0217-0002	2017-03-14 09:15:00	28
0217-0002	2017-03-14 09:30:00	88
0217-0002	2017-03-14 09:45:00	0
0217-0002	2017-03-14 10:00:00	0
0217-0002	2017-03-14 10:15:00	395
0217-0002	2017-03-14 10:30:00	578
0217-0002	2017-03-14 10:45:00	46
0217-0002	2017-03-14 11:00:00	0
0217-0002	2017-03-14 11:15:00	171
0217-0002	2017-03-14 11:30:00	1019
0217-0002	2017-03-14 11:45:00	102
0217-0002	2017-03-14 12:00:00	105
0217-0002	2017-03-14 12:15:00	0
0217-0002	2017-03-14 12:30:00	0
0217-0002	2017-03-14 12:45:00	0
0217-0002	2017-03-14 13:00:00	0
0217-0002	2017-03-14 13:15:00	0
0217-0002	2017-03-14 13:30:00	0
0217-0002	2017-03-14 13:45:00	0
0217-0002	2017-03-14 14:00:00	0
0217-0002	2017-03-14 14:15:00	0
0217-0002	2017-03-14 14:30:00	0
0217-0002	2017-03-14 14:45:00	0
0217-0002	2017-03-14 15:00:00	0
0217-0002	2017-03-14 15:15:00	0
0217-0002	2017-03-14 15:30:00	0
0217-0002	2017-03-14 15:45:00	0
0217-0002	2017-03-14 16:00:00	0
0217-0002	2017-03-14 16:15:00	0
0217-0002	2017-03-14 16:30:00	0
0217-0002	2017-03-14 16:45:00	0
0217-0002	2017-03-14 17:00:00	0
0217-0002	2017-03-14 17:15:00	0
0217-0002	2017-03-14 17:30:00	0
0217-0002	2017-03-14 17:45:00	0
0217-0002	2017-03-14 18:00:00	0
0217-0002	2017-03-14 18:15:00	0
0217-0002	2017-03-14 18:30:00	0
0217-0002	2017-03-14 18:45:00	0
0217-0002	2017-03-14 19:00:00	0
0217-0002	2017-03-14 19:15:00	0
0217-0002	2017-03-14 19:30:00	0
0217-0002	2017-03-14 19:45:00	0
0217-0002	2017-03-14 20:00:00	0
0217-0002	2017-03-14 20:15:00	0
0217-0002	2017-03-14 20:30:00	0
0217-0002	2017-03-14 20:45:00	0
0217-0002	2017-03-14 21:00:00	0
0217-0002	2017-03-14 21:15:00	0
0217-0002	2017-03-14 21:30:00	0
0217-0002	2017-03-14 21:45:00	0
0217-0002	2017-03-14 22:00:00	0
0217-0002	2017-03-14 22:15:00	0
0217-0002	2017-03-14 22:30:00	0
0217-0002	2017-03-14 22:45:00	0
0217-0002	2017-03-14 23:00:00	0
0217-0002	2017-03-14 23:15:00	0
0217-0002	2017-03-14 23:30:00	0
0217-0002	2017-03-14 23:45:00	0
