## Supplementary Data 2 for "Digital phenotyping by consumer wearables identifies sleep-associated markers of cardiovascular disease risk and biological aging": ActivityTable_0217-0016-NHC.tsv

0217-0016	2017-03-20 00:00:00	0
0217-0016	2017-03-20 00:15:00	0
0217-0016	2017-03-20 00:30:00	0
0217-0016	2017-03-20 00:45:00	0
0217-0016	2017-03-20 01:00:00	0
0217-0016	2017-03-20 01:15:00	0
0217-0016	2017-03-20 01:30:00	0
0217-0016	2017-03-20 01:45:00	0
0217-0016	2017-03-20 02:00:00	0
0217-0016	2017-03-20 02:15:00	0
0217-0016	2017-03-20 02:30:00	0
0217-0016	2017-03-20 02:45:00	0
0217-0016	2017-03-20 03:00:00	0
0217-0016	2017-03-20 03:15:00	0
0217-0016	2017-03-20 03:30:00	0
0217-0016	2017-03-20 03:45:00	0
0217-0016	2017-03-20 04:00:00	0
0217-0016	2017-03-20 04:15:00	0
0217-0016	2017-03-20 04:30:00	0
0217-0016	2017-03-20 04:45:00	0
0217-0016	2017-03-20 05:00:00	0
0217-0016	2017-03-20 05:15:00	0
0217-0016	2017-03-20 05:30:00	0
0217-0016	2017-03-20 05:45:00	0
0217-0016	2017-03-20 06:00:00	0
0217-0016	2017-03-20 06:15:00	0
0217-0016	2017-03-20 06:30:00	0
0217-0016	2017-03-20 06:45:00	0
0217-0016	2017-03-20 07:00:00	0
0217-0016	2017-03-20 07:15:00	0
0217-0016	2017-03-20 07:30:00	0
0217-0016	2017-03-20 07:45:00	0
0217-0016	2017-03-20 08:00:00	0
0217-0016	2017-03-20 08:15:00	0
0217-0016	2017-03-20 08:30:00	0
0217-0016	2017-03-20 08:45:00	0
0217-0016	2017-03-20 09:00:00	0
0217-0016	2017-03-20 09:15:00	91
0217-0016	2017-03-20 09:30:00	245
0217-0016	2017-03-20 09:45:00	199
0217-0016	2017-03-20 10:00:00	95
0217-0016	2017-03-20 10:15:00	0
0217-0016	2017-03-20 10:30:00	21
0217-0016	2017-03-20 10:45:00	467
0217-0016	2017-03-20 11:00:00	265
0217-0016	2017-03-20 11:15:00	7
0217-0016	2017-03-20 11:30:00	0
0217-0016	2017-03-20 11:45:00	0
0217-0016	2017-03-20 12:00:00	0
0217-0016	2017-03-20 12:15:00	0
0217-0016	2017-03-20 12:30:00	0
0217-0016	2017-03-20 12:45:00	0
0217-0016	2017-03-20 13:00:00	0
0217-0016	2017-03-20 13:15:00	0
0217-0016	2017-03-20 13:30:00	0
0217-0016	2017-03-20 13:45:00	0
0217-0016	2017-03-20 14:00:00	0
0217-0016	2017-03-20 14:15:00	0
0217-0016	2017-03-20 14:30:00	0
0217-0016	2017-03-20 14:45:00	0
0217-0016	2017-03-20 15:00:00	0
0217-0016	2017-03-20 15:15:00	0
0217-0016	2017-03-20 15:30:00	0
0217-0016	2017-03-20 15:45:00	0
0217-0016	2017-03-20 16:00:00	0
0217-0016	2017-03-20 16:15:00	0
0217-0016	2017-03-20 16:30:00	0
0217-0016	2017-03-20 16:45:00	0
0217-0016	2017-03-20 17:00:00	0
0217-0016	2017-03-20 17:15:00	0
0217-0016	2017-03-20 17:30:00	0
0217-0016	2017-03-20 17:45:00	0
0217-0016	2017-03-20 18:00:00	0
0217-0016	2017-03-20 18:15:00	0
0217-0016	2017-03-20 18:30:00	0
0217-0016	2017-03-20 18:45:00	0
0217-0016	2017-03-20 19:00:00	0
0217-0016	2017-03-20 19:15:00	0
0217-0016	2017-03-20 19:30:00	0
0217-0016	2017-03-20 19:45:00	0
0217-0016	2017-03-20 20:00:00	0
0217-0016	2017-03-20 20:15:00	0
0217-0016	2017-03-20 20:30:00	0
0217-0016	2017-03-20 20:45:00	0
0217-0016	2017-03-20 21:00:00	0
0217-0016	2017-03-20 21:15:00	0
0217-0016	2017-03-20 21:30:00	0
0217-0016	2017-03-20 21:45:00	0
0217-0016	2017-03-20 22:00:00	0
0217-0016	2017-03-20 22:15:00	0
0217-0016	2017-03-20 22:30:00	0
0217-0016	2017-03-20 22:45:00	0
0217-0016	2017-03-20 23:00:00	0
0217-0016	2017-03-20 23:15:00	0
0217-0016	2017-03-20 23:30:00	0
0217-0016	2017-03-20 23:45:00	0
0217-0016	2017-03-21 00:00:00	0
0217-0016	2017-03-21 00:15:00	0
0217-0016	2017-03-21 00:30:00	0
0217-0016	2017-03-21 00:45:00	0
0217-0016	2017-03-21 01:00:00	0
0217-0016	2017-03-21 01:15:00	0
0217-0016	2017-03-21 01:30:00	0
0217-0016	2017-03-21 01:45:00	0
0217-0016	2017-03-21 02:00:00	0
0217-0016	2017-03-21 02:15:00	0
0217-0016	2017-03-21 02:30:00	0
0217-0016	2017-03-21 02:45:00	0
0217-0016	2017-03-21 03:00:00	0
0217-0016	2017-03-21 03:15:00	0
0217-0016	2017-03-21 03:30:00	0
0217-0016	2017-03-21 03:45:00	0
0217-0016	2017-03-21 04:00:00	0
0217-0016	2017-03-21 04:15:00	0
0217-0016	2017-03-21 04:30:00	0
0217-0016	2017-03-21 04:45:00	0
0217-0016	2017-03-21 05:00:00	0
0217-0016	2017-03-21 05:15:00	0
0217-0016	2017-03-21 05:30:00	0
0217-0016	2017-03-21 05:45:00	0
0217-0016	2017-03-21 06:00:00	0
0217-0016	2017-03-21 06:15:00	6
0217-0016	2017-03-21 06:30:00	0
0217-0016	2017-03-21 06:45:00	0
0217-0016	2017-03-21 07:00:00	15
0217-0016	2017-03-21 07:15:00	42
0217-0016	2017-03-21 07:30:00	82
0217-0016	2017-03-21 07:45:00	51
0217-0016	2017-03-21 08:00:00	280
0217-0016	2017-03-21 08:15:00	292
0217-0016	2017-03-21 08:30:00	99
0217-0016	2017-03-21 08:45:00	103
0217-0016	2017-03-21 09:00:00	578
0217-0016	2017-03-21 09:15:00	27
0217-0016	2017-03-21 09:30:00	138
0217-0016	2017-03-21 09:45:00	401
0217-0016	2017-03-21 10:00:00	9
0217-0016	2017-03-21 10:15:00	0
0217-0016	2017-03-21 10:30:00	7
0217-0016	2017-03-21 10:45:00	0
0217-0016	2017-03-21 11:00:00	0
0217-0016	2017-03-21 11:15:00	85
0217-0016	2017-03-21 11:30:00	0
0217-0016	2017-03-21 11:45:00	0
0217-0016	2017-03-21 12:00:00	133
0217-0016	2017-03-21 12:15:00	223
0217-0016	2017-03-21 12:30:00	91
0217-0016	2017-03-21 12:45:00	25
0217-0016	2017-03-21 13:00:00	0
0217-0016	2017-03-21 13:15:00	68
0217-0016	2017-03-21 13:30:00	73
0217-0016	2017-03-21 13:45:00	126
0217-0016	2017-03-21 14:00:00	35
0217-0016	2017-03-21 14:15:00	51
0217-0016	2017-03-21 14:30:00	68
0217-0016	2017-03-21 14:45:00	16
0217-0016	2017-03-21 15:00:00	0
0217-0016	2017-03-21 15:15:00	122
0217-0016	2017-03-21 15:30:00	127
0217-0016	2017-03-21 15:45:00	12
0217-0016	2017-03-21 16:00:00	13
0217-0016	2017-03-21 16:15:00	198
0217-0016	2017-03-21 16:30:00	54
0217-0016	2017-03-21 16:45:00	0
0217-0016	2017-03-21 17:00:00	0
0217-0016	2017-03-21 17:15:00	0
0217-0016	2017-03-21 17:30:00	58
0217-0016	2017-03-21 17:45:00	765
0217-0016	2017-03-21 18:00:00	7
0217-0016	2017-03-21 18:15:00	399
0217-0016	2017-03-21 18:30:00	769
0217-0016	2017-03-21 18:45:00	631
0217-0016	2017-03-21 19:00:00	501
0217-0016	2017-03-21 19:15:00	0
0217-0016	2017-03-21 19:30:00	54
0217-0016	2017-03-21 19:45:00	0
0217-0016	2017-03-21 20:00:00	53
0217-0016	2017-03-21 20:15:00	25
0217-0016	2017-03-21 20:30:00	0
0217-0016	2017-03-21 20:45:00	0
0217-0016	2017-03-21 21:00:00	64
0217-0016	2017-03-21 21:15:00	0
0217-0016	2017-03-21 21:30:00	0
0217-0016	2017-03-21 21:45:00	8
0217-0016	2017-03-21 22:00:00	40
0217-0016	2017-03-21 22:15:00	0
0217-0016	2017-03-21 22:30:00	0
0217-0016	2017-03-21 22:45:00	0
0217-0016	2017-03-21 23:00:00	37
0217-0016	2017-03-21 23:15:00	75
0217-0016	2017-03-21 23:30:00	0
0217-0016	2017-03-21 23:45:00	4
0217-0016	2017-03-22 00:00:00	0
0217-0016	2017-03-22 00:15:00	0
0217-0016	2017-03-22 00:30:00	0
0217-0016	2017-03-22 00:45:00	0
0217-0016	2017-03-22 01:00:00	0
0217-0016	2017-03-22 01:15:00	0
0217-0016	2017-03-22 01:30:00	0
0217-0016	2017-03-22 01:45:00	0
0217-0016	2017-03-22 02:00:00	0
0217-0016	2017-03-22 02:15:00	0
0217-0016	2017-03-22 02:30:00	0
0217-0016	2017-03-22 02:45:00	0
0217-0016	2017-03-22 03:00:00	0
0217-0016	2017-03-22 03:15:00	0
0217-0016	2017-03-22 03:30:00	0
0217-0016	2017-03-22 03:45:00	0
0217-0016	2017-03-22 04:00:00	0
0217-0016	2017-03-22 04:15:00	0
0217-0016	2017-03-22 04:30:00	0
0217-0016	2017-03-22 04:45:00	0
0217-0016	2017-03-22 05:00:00	0
0217-0016	2017-03-22 05:15:00	0
0217-0016	2017-03-22 05:30:00	0
0217-0016	2017-03-22 05:45:00	0
0217-0016	2017-03-22 06:00:00	0
0217-0016	2017-03-22 06:15:00	0
0217-0016	2017-03-22 06:30:00	0
0217-0016	2017-03-22 06:45:00	0
0217-0016	2017-03-22 07:00:00	8
0217-0016	2017-03-22 07:15:00	103
0217-0016	2017-03-22 07:30:00	471
0217-0016	2017-03-22 07:45:00	1219
0217-0016	2017-03-22 08:00:00	1247
0217-0016	2017-03-22 08:15:00	106
0217-0016	2017-03-22 08:30:00	16
0217-0016	2017-03-22 08:45:00	139
0217-0016	2017-03-22 09:00:00	72
0217-0016	2017-03-22 09:15:00	169
0217-0016	2017-03-22 09:30:00	94
0217-0016	2017-03-22 09:45:00	238
0217-0016	2017-03-22 10:00:00	203
0217-0016	2017-03-22 10:15:00	0
0217-0016	2017-03-22 10:30:00	688
0217-0016	2017-03-22 10:45:00	0
0217-0016	2017-03-22 11:00:00	41
0217-0016	2017-03-22 11:15:00	134
0217-0016	2017-03-22 11:30:00	266
0217-0016	2017-03-22 11:45:00	634
0217-0016	2017-03-22 12:00:00	912
0217-0016	2017-03-22 12:15:00	78
0217-0016	2017-03-22 12:30:00	293
0217-0016	2017-03-22 12:45:00	373
0217-0016	2017-03-22 13:00:00	285
0217-0016	2017-03-22 13:15:00	185
0217-0016	2017-03-22 13:30:00	117
0217-0016	2017-03-22 13:45:00	0
0217-0016	2017-03-22 14:00:00	0
0217-0016	2017-03-22 14:15:00	59
0217-0016	2017-03-22 14:30:00	245
0217-0016	2017-03-22 14:45:00	1099
0217-0016	2017-03-22 15:00:00	10
0217-0016	2017-03-22 15:15:00	0
0217-0016	2017-03-22 15:30:00	0
0217-0016	2017-03-22 15:45:00	0
0217-0016	2017-03-22 16:00:00	0
0217-0016	2017-03-22 16:15:00	0
0217-0016	2017-03-22 16:30:00	0
0217-0016	2017-03-22 16:45:00	0
0217-0016	2017-03-22 17:00:00	58
0217-0016	2017-03-22 17:15:00	629
0217-0016	2017-03-22 17:30:00	574
0217-0016	2017-03-22 17:45:00	0
0217-0016	2017-03-22 18:00:00	366
0217-0016	2017-03-22 18:15:00	183
0217-0016	2017-03-22 18:30:00	82
0217-0016	2017-03-22 18:45:00	102
0217-0016	2017-03-22 19:00:00	230
0217-0016	2017-03-22 19:15:00	1069
0217-0016	2017-03-22 19:30:00	254
0217-0016	2017-03-22 19:45:00	310
0217-0016	2017-03-22 20:00:00	180
0217-0016	2017-03-22 20:15:00	0
0217-0016	2017-03-22 20:30:00	214
0217-0016	2017-03-22 20:45:00	316
0217-0016	2017-03-22 21:00:00	352
0217-0016	2017-03-22 21:15:00	15
0217-0016	2017-03-22 21:30:00	88
0217-0016	2017-03-22 21:45:00	0
0217-0016	2017-03-22 22:00:00	0
0217-0016	2017-03-22 22:15:00	136
0217-0016	2017-03-22 22:30:00	0
0217-0016	2017-03-22 22:45:00	0
0217-0016	2017-03-22 23:00:00	0
0217-0016	2017-03-22 23:15:00	0
0217-0016	2017-03-22 23:30:00	0
0217-0016	2017-03-22 23:45:00	0
0217-0016	2017-03-23 00:00:00	0
0217-0016	2017-03-23 00:15:00	0
0217-0016	2017-03-23 00:30:00	0
0217-0016	2017-03-23 00:45:00	0
0217-0016	2017-03-23 01:00:00	0
0217-0016	2017-03-23 01:15:00	0
0217-0016	2017-03-23 01:30:00	0
0217-0016	2017-03-23 01:45:00	0
0217-0016	2017-03-23 02:00:00	0
0217-0016	2017-03-23 02:15:00	0
0217-0016	2017-03-23 02:30:00	10
0217-0016	2017-03-23 02:45:00	0
0217-0016	2017-03-23 03:00:00	0
0217-0016	2017-03-23 03:15:00	0
0217-0016	2017-03-23 03:30:00	10
0217-0016	2017-03-23 03:45:00	0
0217-0016	2017-03-23 04:00:00	0
0217-0016	2017-03-23 04:15:00	10
0217-0016	2017-03-23 04:30:00	0
0217-0016	2017-03-23 04:45:00	0
0217-0016	2017-03-23 05:00:00	0
0217-0016	2017-03-23 05:15:00	0
0217-0016	2017-03-23 05:30:00	0
0217-0016	2017-03-23 05:45:00	0
0217-0016	2017-03-23 06:00:00	0
0217-0016	2017-03-23 06:15:00	0
0217-0016	2017-03-23 06:30:00	91
0217-0016	2017-03-23 06:45:00	65
0217-0016	2017-03-23 07:00:00	114
0217-0016	2017-03-23 07:15:00	418
0217-0016	2017-03-23 07:30:00	191
0217-0016	2017-03-23 07:45:00	167
0217-0016	2017-03-23 08:00:00	325
0217-0016	2017-03-23 08:15:00	0
0217-0016	2017-03-23 08:30:00	522
0217-0016	2017-03-23 08:45:00	141
0217-0016	2017-03-23 09:00:00	7
0217-0016	2017-03-23 09:15:00	0
0217-0016	2017-03-23 09:30:00	8
0217-0016	2017-03-23 09:45:00	96
0217-0016	2017-03-23 10:00:00	133
0217-0016	2017-03-23 10:15:00	17
0217-0016	2017-03-23 10:30:00	389
0217-0016	2017-03-23 10:45:00	100
0217-0016	2017-03-23 11:00:00	221
0217-0016	2017-03-23 11:15:00	350
0217-0016	2017-03-23 11:30:00	0
0217-0016	2017-03-23 11:45:00	0
0217-0016	2017-03-23 12:00:00	0
0217-0016	2017-03-23 12:15:00	0
0217-0016	2017-03-23 12:30:00	0
0217-0016	2017-03-23 12:45:00	77
0217-0016	2017-03-23 13:00:00	0
0217-0016	2017-03-23 13:15:00	0
0217-0016	2017-03-23 13:30:00	0
0217-0016	2017-03-23 13:45:00	0
0217-0016	2017-03-23 14:00:00	0
0217-0016	2017-03-23 14:15:00	0
0217-0016	2017-03-23 14:30:00	0
0217-0016	2017-03-23 14:45:00	20
0217-0016	2017-03-23 15:00:00	0
0217-0016	2017-03-23 15:15:00	8
0217-0016	2017-03-23 15:30:00	0
0217-0016	2017-03-23 15:45:00	0
0217-0016	2017-03-23 16:00:00	0
0217-0016	2017-03-23 16:15:00	0
0217-0016	2017-03-23 16:30:00	12
0217-0016	2017-03-23 16:45:00	308
0217-0016	2017-03-23 17:00:00	463
0217-0016	2017-03-23 17:15:00	0
0217-0016	2017-03-23 17:30:00	388
0217-0016	2017-03-23 17:45:00	461
0217-0016	2017-03-23 18:00:00	15
0217-0016	2017-03-23 18:15:00	95
0217-0016	2017-03-23 18:30:00	54
0217-0016	2017-03-23 18:45:00	82
0217-0016	2017-03-23 19:00:00	0
0217-0016	2017-03-23 19:15:00	426
0217-0016	2017-03-23 19:30:00	1267
0217-0016	2017-03-23 19:45:00	1164
0217-0016	2017-03-23 20:00:00	694
0217-0016	2017-03-23 20:15:00	0
0217-0016	2017-03-23 20:30:00	0
0217-0016	2017-03-23 20:45:00	8
0217-0016	2017-03-23 21:00:00	0
0217-0016	2017-03-23 21:15:00	0
0217-0016	2017-03-23 21:30:00	0
0217-0016	2017-03-23 21:45:00	205
0217-0016	2017-03-23 22:00:00	0
0217-0016	2017-03-23 22:15:00	0
0217-0016	2017-03-23 22:30:00	0
0217-0016	2017-03-23 22:45:00	0
0217-0016	2017-03-23 23:00:00	0
0217-0016	2017-03-23 23:15:00	0
0217-0016	2017-03-23 23:30:00	0
0217-0016	2017-03-23 23:45:00	0
0217-0016	2017-03-24 00:00:00	0
0217-0016	2017-03-24 00:15:00	0
0217-0016	2017-03-24 00:30:00	0
0217-0016	2017-03-24 00:45:00	0
0217-0016	2017-03-24 01:00:00	0
0217-0016	2017-03-24 01:15:00	0
0217-0016	2017-03-24 01:30:00	0
0217-0016	2017-03-24 01:45:00	0
0217-0016	2017-03-24 02:00:00	0
0217-0016	2017-03-24 02:15:00	14
0217-0016	2017-03-24 02:30:00	4
0217-0016	2017-03-24 02:45:00	7
0217-0016	2017-03-24 03:00:00	5
0217-0016	2017-03-24 03:15:00	0
0217-0016	2017-03-24 03:30:00	0
0217-0016	2017-03-24 03:45:00	0
0217-0016	2017-03-24 04:00:00	0
0217-0016	2017-03-24 04:15:00	0
0217-0016	2017-03-24 04:30:00	0
0217-0016	2017-03-24 04:45:00	0
0217-0016	2017-03-24 05:00:00	0
0217-0016	2017-03-24 05:15:00	0
0217-0016	2017-03-24 05:30:00	0
0217-0016	2017-03-24 05:45:00	0
0217-0016	2017-03-24 06:00:00	0
0217-0016	2017-03-24 06:15:00	0
0217-0016	2017-03-24 06:30:00	0
0217-0016	2017-03-24 06:45:00	50
0217-0016	2017-03-24 07:00:00	286
0217-0016	2017-03-24 07:15:00	1153
0217-0016	2017-03-24 07:30:00	1359
0217-0016	2017-03-24 07:45:00	1205
0217-0016	2017-03-24 08:00:00	445
0217-0016	2017-03-24 08:15:00	0
0217-0016	2017-03-24 08:30:00	170
0217-0016	2017-03-24 08:45:00	119
0217-0016	2017-03-24 09:00:00	0
0217-0016	2017-03-24 09:15:00	0
0217-0016	2017-03-24 09:30:00	91
0217-0016	2017-03-24 09:45:00	146
0217-0016	2017-03-24 10:00:00	227
0217-0016	2017-03-24 10:15:00	352
0217-0016	2017-03-24 10:30:00	0
0217-0016	2017-03-24 10:45:00	581
0217-0016	2017-03-24 11:00:00	75
0217-0016	2017-03-24 11:15:00	14
0217-0016	2017-03-24 11:30:00	0
0217-0016	2017-03-24 11:45:00	98
0217-0016	2017-03-24 12:00:00	31
0217-0016	2017-03-24 12:15:00	27
0217-0016	2017-03-24 12:30:00	4
0217-0016	2017-03-24 12:45:00	9
0217-0016	2017-03-24 13:00:00	290
0217-0016	2017-03-24 13:15:00	299
0217-0016	2017-03-24 13:30:00	99
0217-0016	2017-03-24 13:45:00	346
0217-0016	2017-03-24 14:00:00	553
0217-0016	2017-03-24 14:15:00	18
0217-0016	2017-03-24 14:30:00	48
0217-0016	2017-03-24 14:45:00	306
0217-0016	2017-03-24 15:00:00	380
0217-0016	2017-03-24 15:15:00	67
0217-0016	2017-03-24 15:30:00	0
0217-0016	2017-03-24 15:45:00	0
0217-0016	2017-03-24 16:00:00	86
0217-0016	2017-03-24 16:15:00	0
0217-0016	2017-03-24 16:30:00	154
0217-0016	2017-03-24 16:45:00	72
0217-0016	2017-03-24 17:00:00	500
0217-0016	2017-03-24 17:15:00	30
0217-0016	2017-03-24 17:30:00	0
0217-0016	2017-03-24 17:45:00	468
0217-0016	2017-03-24 18:00:00	507
0217-0016	2017-03-24 18:15:00	0
0217-0016	2017-03-24 18:30:00	39
0217-0016	2017-03-24 18:45:00	56
0217-0016	2017-03-24 19:00:00	65
0217-0016	2017-03-24 19:15:00	26
0217-0016	2017-03-24 19:30:00	0
0217-0016	2017-03-24 19:45:00	0
0217-0016	2017-03-24 20:00:00	0
0217-0016	2017-03-24 20:15:00	0
0217-0016	2017-03-24 20:30:00	0
0217-0016	2017-03-24 20:45:00	0
0217-0016	2017-03-24 21:00:00	0
0217-0016	2017-03-24 21:15:00	61
0217-0016	2017-03-24 21:30:00	0
0217-0016	2017-03-24 21:45:00	316
0217-0016	2017-03-24 22:00:00	164
0217-0016	2017-03-24 22:15:00	0
0217-0016	2017-03-24 22:30:00	0
0217-0016	2017-03-24 22:45:00	0
0217-0016	2017-03-24 23:00:00	8
0217-0016	2017-03-24 23:15:00	0
0217-0016	2017-03-24 23:30:00	0
0217-0016	2017-03-24 23:45:00	0
0217-0016	2017-03-25 00:00:00	0
0217-0016	2017-03-25 00:15:00	0
0217-0016	2017-03-25 00:30:00	0
0217-0016	2017-03-25 00:45:00	0
0217-0016	2017-03-25 01:00:00	0
0217-0016	2017-03-25 01:15:00	0
0217-0016	2017-03-25 01:30:00	0
0217-0016	2017-03-25 01:45:00	0
0217-0016	2017-03-25 02:00:00	0
0217-0016	2017-03-25 02:15:00	0
0217-0016	2017-03-25 02:30:00	0
0217-0016	2017-03-25 02:45:00	0
0217-0016	2017-03-25 03:00:00	0
0217-0016	2017-03-25 03:15:00	0
0217-0016	2017-03-25 03:30:00	0
0217-0016	2017-03-25 03:45:00	0
0217-0016	2017-03-25 04:00:00	0
0217-0016	2017-03-25 04:15:00	0
0217-0016	2017-03-25 04:30:00	0
0217-0016	2017-03-25 04:45:00	0
0217-0016	2017-03-25 05:00:00	0
0217-0016	2017-03-25 05:15:00	0
0217-0016	2017-03-25 05:30:00	0
0217-0016	2017-03-25 05:45:00	0
0217-0016	2017-03-25 06:00:00	0
0217-0016	2017-03-25 06:15:00	73
0217-0016	2017-03-25 06:30:00	133
0217-0016	2017-03-25 06:45:00	759
0217-0016	2017-03-25 07:00:00	374
0217-0016	2017-03-25 07:15:00	198
0217-0016	2017-03-25 07:30:00	1317
0217-0016	2017-03-25 07:45:00	1069
0217-0016	2017-03-25 08:00:00	965
0217-0016	2017-03-25 08:15:00	56
0217-0016	2017-03-25 08:30:00	42
0217-0016	2017-03-25 08:45:00	5
0217-0016	2017-03-25 09:00:00	12
0217-0016	2017-03-25 09:15:00	163
0217-0016	2017-03-25 09:30:00	26
0217-0016	2017-03-25 09:45:00	37
0217-0016	2017-03-25 10:00:00	105
0217-0016	2017-03-25 10:15:00	337
0217-0016	2017-03-25 10:30:00	165
0217-0016	2017-03-25 10:45:00	10
0217-0016	2017-03-25 11:00:00	0
0217-0016	2017-03-25 11:15:00	217
0217-0016	2017-03-25 11:30:00	278
0217-0016	2017-03-25 11:45:00	129
0217-0016	2017-03-25 12:00:00	390
0217-0016	2017-03-25 12:15:00	0
0217-0016	2017-03-25 12:30:00	0
0217-0016	2017-03-25 12:45:00	22
0217-0016	2017-03-25 13:00:00	854
0217-0016	2017-03-25 13:15:00	532
0217-0016	2017-03-25 13:30:00	320
0217-0016	2017-03-25 13:45:00	7
0217-0016	2017-03-25 14:00:00	197
0217-0016	2017-03-25 14:15:00	209
0217-0016	2017-03-25 14:30:00	292
0217-0016	2017-03-25 14:45:00	26
0217-0016	2017-03-25 15:00:00	194
0217-0016	2017-03-25 15:15:00	414
0217-0016	2017-03-25 15:30:00	0
0217-0016	2017-03-25 15:45:00	539
0217-0016	2017-03-25 16:00:00	468
0217-0016	2017-03-25 16:15:00	23
0217-0016	2017-03-25 16:30:00	32
0217-0016	2017-03-25 16:45:00	0
0217-0016	2017-03-25 17:00:00	30
0217-0016	2017-03-25 17:15:00	548
0217-0016	2017-03-25 17:30:00	8
0217-0016	2017-03-25 17:45:00	616
0217-0016	2017-03-25 18:00:00	13
0217-0016	2017-03-25 18:15:00	66
0217-0016	2017-03-25 18:30:00	21
0217-0016	2017-03-25 18:45:00	32
0217-0016	2017-03-25 19:00:00	19
0217-0016	2017-03-25 19:15:00	14
0217-0016	2017-03-25 19:30:00	64
0217-0016	2017-03-25 19:45:00	17
0217-0016	2017-03-25 20:00:00	25
0217-0016	2017-03-25 20:15:00	30
0217-0016	2017-03-25 20:30:00	49
0217-0016	2017-03-25 20:45:00	89
0217-0016	2017-03-25 21:00:00	83
0217-0016	2017-03-25 21:15:00	16
0217-0016	2017-03-25 21:30:00	33
0217-0016	2017-03-25 21:45:00	36
0217-0016	2017-03-25 22:00:00	92
0217-0016	2017-03-25 22:15:00	210
0217-0016	2017-03-25 22:30:00	95
0217-0016	2017-03-25 22:45:00	0
0217-0016	2017-03-25 23:00:00	51
0217-0016	2017-03-25 23:15:00	275
0217-0016	2017-03-25 23:30:00	0
0217-0016	2017-03-25 23:45:00	8
