## Supplementary Data 2 for "Digital phenotyping by consumer wearables identifies sleep-associated markers of cardiovascular disease risk and biological aging": ActivityTable_0217-0025-NHC.tsv

0217-0025	2017-06-23 00:00:00	0
0217-0025	2017-06-23 00:15:00	0
0217-0025	2017-06-23 00:30:00	0
0217-0025	2017-06-23 00:45:00	0
0217-0025	2017-06-23 01:00:00	0
0217-0025	2017-06-23 01:15:00	0
0217-0025	2017-06-23 01:30:00	0
0217-0025	2017-06-23 01:45:00	0
0217-0025	2017-06-23 02:00:00	0
0217-0025	2017-06-23 02:15:00	0
0217-0025	2017-06-23 02:30:00	0
0217-0025	2017-06-23 02:45:00	0
0217-0025	2017-06-23 03:00:00	0
0217-0025	2017-06-23 03:15:00	0
0217-0025	2017-06-23 03:30:00	0
0217-0025	2017-06-23 03:45:00	0
0217-0025	2017-06-23 04:00:00	0
0217-0025	2017-06-23 04:15:00	0
0217-0025	2017-06-23 04:30:00	0
0217-0025	2017-06-23 04:45:00	0
0217-0025	2017-06-23 05:00:00	0
0217-0025	2017-06-23 05:15:00	0
0217-0025	2017-06-23 05:30:00	0
0217-0025	2017-06-23 05:45:00	0
0217-0025	2017-06-23 06:00:00	0
0217-0025	2017-06-23 06:15:00	0
0217-0025	2017-06-23 06:30:00	0
0217-0025	2017-06-23 06:45:00	0
0217-0025	2017-06-23 07:00:00	0
0217-0025	2017-06-23 07:15:00	0
0217-0025	2017-06-23 07:30:00	0
0217-0025	2017-06-23 07:45:00	0
0217-0025	2017-06-23 08:00:00	0
0217-0025	2017-06-23 08:15:00	0
0217-0025	2017-06-23 08:30:00	0
0217-0025	2017-06-23 08:45:00	78
0217-0025	2017-06-23 09:00:00	15
0217-0025	2017-06-23 09:15:00	351
0217-0025	2017-06-23 09:30:00	375
0217-0025	2017-06-23 09:45:00	83
0217-0025	2017-06-23 10:00:00	0
0217-0025	2017-06-23 10:15:00	0
0217-0025	2017-06-23 10:30:00	0
0217-0025	2017-06-23 10:45:00	0
0217-0025	2017-06-23 11:00:00	0
0217-0025	2017-06-23 11:15:00	0
0217-0025	2017-06-23 11:30:00	0
0217-0025	2017-06-23 11:45:00	0
0217-0025	2017-06-23 12:00:00	0
0217-0025	2017-06-23 12:15:00	0
0217-0025	2017-06-23 12:30:00	60
0217-0025	2017-06-23 12:45:00	0
0217-0025	2017-06-23 13:00:00	24
0217-0025	2017-06-23 13:15:00	0
0217-0025	2017-06-23 13:30:00	0
0217-0025	2017-06-23 13:45:00	0
0217-0025	2017-06-23 14:00:00	0
0217-0025	2017-06-23 14:15:00	0
0217-0025	2017-06-23 14:30:00	0
0217-0025	2017-06-23 14:45:00	0
0217-0025	2017-06-23 15:00:00	0
0217-0025	2017-06-23 15:15:00	0
0217-0025	2017-06-23 15:30:00	0
0217-0025	2017-06-23 15:45:00	0
0217-0025	2017-06-23 16:00:00	0
0217-0025	2017-06-23 16:15:00	0
0217-0025	2017-06-23 16:30:00	0
0217-0025	2017-06-23 16:45:00	371
0217-0025	2017-06-23 17:00:00	570
0217-0025	2017-06-23 17:15:00	19
0217-0025	2017-06-23 17:30:00	84
0217-0025	2017-06-23 17:45:00	354
0217-0025	2017-06-23 18:00:00	37
0217-0025	2017-06-23 18:15:00	206
0217-0025	2017-06-23 18:30:00	0
0217-0025	2017-06-23 18:45:00	584
0217-0025	2017-06-23 19:00:00	0
0217-0025	2017-06-23 19:15:00	466
0217-0025	2017-06-23 19:30:00	356
0217-0025	2017-06-23 19:45:00	835
0217-0025	2017-06-23 20:00:00	201
0217-0025	2017-06-23 20:15:00	152
0217-0025	2017-06-23 20:30:00	0
0217-0025	2017-06-23 20:45:00	58
0217-0025	2017-06-23 21:00:00	0
0217-0025	2017-06-23 21:15:00	0
0217-0025	2017-06-23 21:30:00	93
0217-0025	2017-06-23 21:45:00	0
0217-0025	2017-06-23 22:00:00	0
0217-0025	2017-06-23 22:15:00	0
0217-0025	2017-06-23 22:30:00	0
0217-0025	2017-06-23 22:45:00	0
0217-0025	2017-06-23 23:00:00	0
0217-0025	2017-06-23 23:15:00	0
0217-0025	2017-06-23 23:30:00	147
0217-0025	2017-06-23 23:45:00	30
0217-0025	2017-06-24 00:00:00	0
0217-0025	2017-06-24 00:15:00	55
0217-0025	2017-06-24 00:30:00	0
0217-0025	2017-06-24 00:45:00	0
0217-0025	2017-06-24 01:00:00	0
0217-0025	2017-06-24 01:15:00	0
0217-0025	2017-06-24 01:30:00	0
0217-0025	2017-06-24 01:45:00	0
0217-0025	2017-06-24 02:00:00	0
0217-0025	2017-06-24 02:15:00	0
0217-0025	2017-06-24 02:30:00	0
0217-0025	2017-06-24 02:45:00	0
0217-0025	2017-06-24 03:00:00	0
0217-0025	2017-06-24 03:15:00	0
0217-0025	2017-06-24 03:30:00	0
0217-0025	2017-06-24 03:45:00	0
0217-0025	2017-06-24 04:00:00	0
0217-0025	2017-06-24 04:15:00	0
0217-0025	2017-06-24 04:30:00	6
0217-0025	2017-06-24 04:45:00	0
0217-0025	2017-06-24 05:00:00	0
0217-0025	2017-06-24 05:15:00	12
0217-0025	2017-06-24 05:30:00	9
0217-0025	2017-06-24 05:45:00	16
0217-0025	2017-06-24 06:00:00	0
0217-0025	2017-06-24 06:15:00	0
0217-0025	2017-06-24 06:30:00	0
0217-0025	2017-06-24 06:45:00	0
0217-0025	2017-06-24 07:00:00	0
0217-0025	2017-06-24 07:15:00	0
0217-0025	2017-06-24 07:30:00	0
0217-0025	2017-06-24 07:45:00	0
0217-0025	2017-06-24 08:00:00	0
0217-0025	2017-06-24 08:15:00	0
0217-0025	2017-06-24 08:30:00	0
0217-0025	2017-06-24 08:45:00	0
0217-0025	2017-06-24 09:00:00	0
0217-0025	2017-06-24 09:15:00	0
0217-0025	2017-06-24 09:30:00	0
0217-0025	2017-06-24 09:45:00	0
0217-0025	2017-06-24 10:00:00	0
0217-0025	2017-06-24 10:15:00	16
0217-0025	2017-06-24 10:30:00	30
0217-0025	2017-06-24 10:45:00	0
0217-0025	2017-06-24 11:00:00	21
0217-0025	2017-06-24 11:15:00	6
0217-0025	2017-06-24 11:30:00	0
0217-0025	2017-06-24 11:45:00	139
0217-0025	2017-06-24 12:00:00	76
0217-0025	2017-06-24 12:15:00	199
0217-0025	2017-06-24 12:30:00	696
0217-0025	2017-06-24 12:45:00	54
0217-0025	2017-06-24 13:00:00	362
0217-0025	2017-06-24 13:15:00	0
0217-0025	2017-06-24 13:30:00	79
0217-0025	2017-06-24 13:45:00	0
0217-0025	2017-06-24 14:00:00	129
0217-0025	2017-06-24 14:15:00	417
0217-0025	2017-06-24 14:30:00	309
0217-0025	2017-06-24 14:45:00	9
0217-0025	2017-06-24 15:00:00	65
0217-0025	2017-06-24 15:15:00	147
0217-0025	2017-06-24 15:30:00	65
0217-0025	2017-06-24 15:45:00	216
0217-0025	2017-06-24 16:00:00	354
0217-0025	2017-06-24 16:15:00	333
0217-0025	2017-06-24 16:30:00	155
0217-0025	2017-06-24 16:45:00	0
0217-0025	2017-06-24 17:00:00	0
0217-0025	2017-06-24 17:15:00	142
0217-0025	2017-06-24 17:30:00	0
0217-0025	2017-06-24 17:45:00	0
0217-0025	2017-06-24 18:00:00	127
0217-0025	2017-06-24 18:15:00	411
0217-0025	2017-06-24 18:30:00	124
0217-0025	2017-06-24 18:45:00	811
0217-0025	2017-06-24 19:00:00	56
0217-0025	2017-06-24 19:15:00	4
0217-0025	2017-06-24 19:30:00	0
0217-0025	2017-06-24 19:45:00	24
0217-0025	2017-06-24 20:00:00	30
0217-0025	2017-06-24 20:15:00	24
0217-0025	2017-06-24 20:30:00	73
0217-0025	2017-06-24 20:45:00	27
0217-0025	2017-06-24 21:00:00	146
0217-0025	2017-06-24 21:15:00	6
0217-0025	2017-06-24 21:30:00	42
0217-0025	2017-06-24 21:45:00	0
0217-0025	2017-06-24 22:00:00	0
0217-0025	2017-06-24 22:15:00	0
0217-0025	2017-06-24 22:30:00	12
0217-0025	2017-06-24 22:45:00	55
0217-0025	2017-06-24 23:00:00	18
0217-0025	2017-06-24 23:15:00	0
0217-0025	2017-06-24 23:30:00	49
0217-0025	2017-06-24 23:45:00	49
0217-0025	2017-06-25 00:00:00	34
0217-0025	2017-06-25 00:15:00	8
0217-0025	2017-06-25 00:30:00	9
0217-0025	2017-06-25 00:45:00	0
0217-0025	2017-06-25 01:00:00	0
0217-0025	2017-06-25 01:15:00	0
0217-0025	2017-06-25 01:30:00	0
0217-0025	2017-06-25 01:45:00	4
0217-0025	2017-06-25 02:00:00	0
0217-0025	2017-06-25 02:15:00	0
0217-0025	2017-06-25 02:30:00	0
0217-0025	2017-06-25 02:45:00	0
0217-0025	2017-06-25 03:00:00	0
0217-0025	2017-06-25 03:15:00	0
0217-0025	2017-06-25 03:30:00	0
0217-0025	2017-06-25 03:45:00	0
0217-0025	2017-06-25 04:00:00	21
0217-0025	2017-06-25 04:15:00	0
0217-0025	2017-06-25 04:30:00	10
0217-0025	2017-06-25 04:45:00	0
0217-0025	2017-06-25 05:00:00	0
0217-0025	2017-06-25 05:15:00	0
0217-0025	2017-06-25 05:30:00	0
0217-0025	2017-06-25 05:45:00	0
0217-0025	2017-06-25 06:00:00	0
0217-0025	2017-06-25 06:15:00	0
0217-0025	2017-06-25 06:30:00	0
0217-0025	2017-06-25 06:45:00	0
0217-0025	2017-06-25 07:00:00	0
0217-0025	2017-06-25 07:15:00	0
0217-0025	2017-06-25 07:30:00	353
0217-0025	2017-06-25 07:45:00	27
0217-0025	2017-06-25 08:00:00	426
0217-0025	2017-06-25 08:15:00	376
0217-0025	2017-06-25 08:30:00	447
0217-0025	2017-06-25 08:45:00	100
0217-0025	2017-06-25 09:00:00	101
0217-0025	2017-06-25 09:15:00	359
0217-0025	2017-06-25 09:30:00	431
0217-0025	2017-06-25 09:45:00	482
0217-0025	2017-06-25 10:00:00	242
0217-0025	2017-06-25 10:15:00	0
0217-0025	2017-06-25 10:30:00	13
0217-0025	2017-06-25 10:45:00	0
0217-0025	2017-06-25 11:00:00	62
0217-0025	2017-06-25 11:15:00	6
0217-0025	2017-06-25 11:30:00	173
0217-0025	2017-06-25 11:45:00	271
0217-0025	2017-06-25 12:00:00	543
0217-0025	2017-06-25 12:15:00	791
0217-0025	2017-06-25 12:30:00	71
0217-0025	2017-06-25 12:45:00	12
0217-0025	2017-06-25 13:00:00	83
0217-0025	2017-06-25 13:15:00	0
0217-0025	2017-06-25 13:30:00	45
0217-0025	2017-06-25 13:45:00	103
0217-0025	2017-06-25 14:00:00	14
0217-0025	2017-06-25 14:15:00	0
0217-0025	2017-06-25 14:30:00	0
0217-0025	2017-06-25 14:45:00	0
0217-0025	2017-06-25 15:00:00	0
0217-0025	2017-06-25 15:15:00	0
0217-0025	2017-06-25 15:30:00	67
0217-0025	2017-06-25 15:45:00	0
0217-0025	2017-06-25 16:00:00	0
0217-0025	2017-06-25 16:15:00	0
0217-0025	2017-06-25 16:30:00	46
0217-0025	2017-06-25 16:45:00	0
0217-0025	2017-06-25 17:00:00	0
0217-0025	2017-06-25 17:15:00	30
0217-0025	2017-06-25 17:30:00	80
0217-0025	2017-06-25 17:45:00	106
0217-0025	2017-06-25 18:00:00	9
0217-0025	2017-06-25 18:15:00	39
0217-0025	2017-06-25 18:30:00	609
0217-0025	2017-06-25 18:45:00	0
0217-0025	2017-06-25 19:00:00	263
0217-0025	2017-06-25 19:15:00	95
0217-0025	2017-06-25 19:30:00	16
0217-0025	2017-06-25 19:45:00	249
0217-0025	2017-06-25 20:00:00	249
0217-0025	2017-06-25 20:15:00	13
0217-0025	2017-06-25 20:30:00	30
0217-0025	2017-06-25 20:45:00	0
0217-0025	2017-06-25 21:00:00	29
0217-0025	2017-06-25 21:15:00	113
0217-0025	2017-06-25 21:30:00	64
0217-0025	2017-06-25 21:45:00	52
0217-0025	2017-06-25 22:00:00	17
0217-0025	2017-06-25 22:15:00	22
0217-0025	2017-06-25 22:30:00	17
0217-0025	2017-06-25 22:45:00	69
0217-0025	2017-06-25 23:00:00	0
0217-0025	2017-06-25 23:15:00	233
0217-0025	2017-06-25 23:30:00	60
0217-0025	2017-06-25 23:45:00	82
0217-0025	2017-06-26 00:00:00	0
0217-0025	2017-06-26 00:15:00	0
0217-0025	2017-06-26 00:30:00	0
0217-0025	2017-06-26 00:45:00	0
0217-0025	2017-06-26 01:00:00	0
0217-0025	2017-06-26 01:15:00	0
0217-0025	2017-06-26 01:30:00	0
0217-0025	2017-06-26 01:45:00	0
0217-0025	2017-06-26 02:00:00	0
0217-0025	2017-06-26 02:15:00	0
0217-0025	2017-06-26 02:30:00	0
0217-0025	2017-06-26 02:45:00	0
0217-0025	2017-06-26 03:00:00	0
0217-0025	2017-06-26 03:15:00	73
0217-0025	2017-06-26 03:30:00	0
0217-0025	2017-06-26 03:45:00	0
0217-0025	2017-06-26 04:00:00	0
0217-0025	2017-06-26 04:15:00	0
0217-0025	2017-06-26 04:30:00	0
0217-0025	2017-06-26 04:45:00	0
0217-0025	2017-06-26 05:00:00	0
0217-0025	2017-06-26 05:15:00	0
0217-0025	2017-06-26 05:30:00	0
0217-0025	2017-06-26 05:45:00	0
0217-0025	2017-06-26 06:00:00	0
0217-0025	2017-06-26 06:15:00	0
0217-0025	2017-06-26 06:30:00	0
0217-0025	2017-06-26 06:45:00	0
0217-0025	2017-06-26 07:00:00	38
0217-0025	2017-06-26 07:15:00	25
0217-0025	2017-06-26 07:30:00	9
0217-0025	2017-06-26 07:45:00	133
0217-0025	2017-06-26 08:00:00	352
0217-0025	2017-06-26 08:15:00	442
0217-0025	2017-06-26 08:30:00	347
0217-0025	2017-06-26 08:45:00	0
0217-0025	2017-06-26 09:00:00	636
0217-0025	2017-06-26 09:15:00	257
0217-0025	2017-06-26 09:30:00	245
0217-0025	2017-06-26 09:45:00	111
0217-0025	2017-06-26 10:00:00	0
0217-0025	2017-06-26 10:15:00	85
0217-0025	2017-06-26 10:30:00	84
0217-0025	2017-06-26 10:45:00	0
0217-0025	2017-06-26 11:00:00	40
0217-0025	2017-06-26 11:15:00	255
0217-0025	2017-06-26 11:30:00	154
0217-0025	2017-06-26 11:45:00	0
0217-0025	2017-06-26 12:00:00	121
0217-0025	2017-06-26 12:15:00	189
0217-0025	2017-06-26 12:30:00	569
0217-0025	2017-06-26 12:45:00	30
0217-0025	2017-06-26 13:00:00	198
0217-0025	2017-06-26 13:15:00	45
0217-0025	2017-06-26 13:30:00	41
0217-0025	2017-06-26 13:45:00	42
0217-0025	2017-06-26 14:00:00	262
0217-0025	2017-06-26 14:15:00	248
0217-0025	2017-06-26 14:30:00	259
0217-0025	2017-06-26 14:45:00	108
0217-0025	2017-06-26 15:00:00	58
0217-0025	2017-06-26 15:15:00	149
0217-0025	2017-06-26 15:30:00	0
0217-0025	2017-06-26 15:45:00	269
0217-0025	2017-06-26 16:00:00	922
0217-0025	2017-06-26 16:15:00	534
0217-0025	2017-06-26 16:30:00	138
0217-0025	2017-06-26 16:45:00	304
0217-0025	2017-06-26 17:00:00	184
0217-0025	2017-06-26 17:15:00	15
0217-0025	2017-06-26 17:30:00	27
0217-0025	2017-06-26 17:45:00	36
0217-0025	2017-06-26 18:00:00	0
0217-0025	2017-06-26 18:15:00	0
0217-0025	2017-06-26 18:30:00	27
0217-0025	2017-06-26 18:45:00	91
0217-0025	2017-06-26 19:00:00	256
0217-0025	2017-06-26 19:15:00	131
0217-0025	2017-06-26 19:30:00	0
0217-0025	2017-06-26 19:45:00	718
0217-0025	2017-06-26 20:00:00	371
0217-0025	2017-06-26 20:15:00	128
0217-0025	2017-06-26 20:30:00	415
0217-0025	2017-06-26 20:45:00	250
0217-0025	2017-06-26 21:00:00	27
0217-0025	2017-06-26 21:15:00	0
0217-0025	2017-06-26 21:30:00	42
0217-0025	2017-06-26 21:45:00	155
0217-0025	2017-06-26 22:00:00	22
0217-0025	2017-06-26 22:15:00	154
0217-0025	2017-06-26 22:30:00	0
0217-0025	2017-06-26 22:45:00	48
0217-0025	2017-06-26 23:00:00	0
0217-0025	2017-06-26 23:15:00	0
0217-0025	2017-06-26 23:30:00	0
0217-0025	2017-06-26 23:45:00	45
0217-0025	2017-06-27 00:00:00	0
0217-0025	2017-06-27 00:15:00	0
0217-0025	2017-06-27 00:30:00	0
0217-0025	2017-06-27 00:45:00	0
0217-0025	2017-06-27 01:00:00	0
0217-0025	2017-06-27 01:15:00	0
0217-0025	2017-06-27 01:30:00	0
0217-0025	2017-06-27 01:45:00	0
0217-0025	2017-06-27 02:00:00	0
0217-0025	2017-06-27 02:15:00	0
0217-0025	2017-06-27 02:30:00	0
0217-0025	2017-06-27 02:45:00	0
0217-0025	2017-06-27 03:00:00	0
0217-0025	2017-06-27 03:15:00	0
0217-0025	2017-06-27 03:30:00	38
0217-0025	2017-06-27 03:45:00	0
0217-0025	2017-06-27 04:00:00	0
0217-0025	2017-06-27 04:15:00	0
0217-0025	2017-06-27 04:30:00	0
0217-0025	2017-06-27 04:45:00	0
0217-0025	2017-06-27 05:00:00	0
0217-0025	2017-06-27 05:15:00	0
0217-0025	2017-06-27 05:30:00	0
0217-0025	2017-06-27 05:45:00	0
0217-0025	2017-06-27 06:00:00	0
0217-0025	2017-06-27 06:15:00	0
0217-0025	2017-06-27 06:30:00	105
0217-0025	2017-06-27 06:45:00	27
0217-0025	2017-06-27 07:00:00	0
0217-0025	2017-06-27 07:15:00	270
0217-0025	2017-06-27 07:30:00	186
0217-0025	2017-06-27 07:45:00	110
0217-0025	2017-06-27 08:00:00	0
0217-0025	2017-06-27 08:15:00	22
0217-0025	2017-06-27 08:30:00	428
0217-0025	2017-06-27 08:45:00	184
0217-0025	2017-06-27 09:00:00	304
0217-0025	2017-06-27 09:15:00	758
0217-0025	2017-06-27 09:30:00	233
0217-0025	2017-06-27 09:45:00	0
0217-0025	2017-06-27 10:00:00	0
0217-0025	2017-06-27 10:15:00	38
0217-0025	2017-06-27 10:30:00	7
0217-0025	2017-06-27 10:45:00	15
0217-0025	2017-06-27 11:00:00	0
0217-0025	2017-06-27 11:15:00	46
0217-0025	2017-06-27 11:30:00	110
0217-0025	2017-06-27 11:45:00	36
0217-0025	2017-06-27 12:00:00	0
0217-0025	2017-06-27 12:15:00	0
0217-0025	2017-06-27 12:30:00	9
0217-0025	2017-06-27 12:45:00	75
0217-0025	2017-06-27 13:00:00	10
0217-0025	2017-06-27 13:15:00	88
0217-0025	2017-06-27 13:30:00	51
0217-0025	2017-06-27 13:45:00	23
0217-0025	2017-06-27 14:00:00	0
0217-0025	2017-06-27 14:15:00	87
0217-0025	2017-06-27 14:30:00	63
0217-0025	2017-06-27 14:45:00	72
0217-0025	2017-06-27 15:00:00	39
0217-0025	2017-06-27 15:15:00	0
0217-0025	2017-06-27 15:30:00	11
0217-0025	2017-06-27 15:45:00	20
0217-0025	2017-06-27 16:00:00	0
0217-0025	2017-06-27 16:15:00	12
0217-0025	2017-06-27 16:30:00	87
0217-0025	2017-06-27 16:45:00	0
0217-0025	2017-06-27 17:00:00	0
0217-0025	2017-06-27 17:15:00	22
0217-0025	2017-06-27 17:30:00	49
0217-0025	2017-06-27 17:45:00	0
0217-0025	2017-06-27 18:00:00	391
0217-0025	2017-06-27 18:15:00	0
0217-0025	2017-06-27 18:30:00	34
0217-0025	2017-06-27 18:45:00	25
0217-0025	2017-06-27 19:00:00	11
0217-0025	2017-06-27 19:15:00	179
0217-0025	2017-06-27 19:30:00	211
0217-0025	2017-06-27 19:45:00	0
0217-0025	2017-06-27 20:00:00	0
0217-0025	2017-06-27 20:15:00	0
0217-0025	2017-06-27 20:30:00	0
0217-0025	2017-06-27 20:45:00	0
0217-0025	2017-06-27 21:00:00	0
0217-0025	2017-06-27 21:15:00	0
0217-0025	2017-06-27 21:30:00	0
0217-0025	2017-06-27 21:45:00	0
0217-0025	2017-06-27 22:00:00	264
0217-0025	2017-06-27 22:15:00	259
0217-0025	2017-06-27 22:30:00	0
0217-0025	2017-06-27 22:45:00	0
0217-0025	2017-06-27 23:00:00	53
0217-0025	2017-06-27 23:15:00	36
0217-0025	2017-06-27 23:30:00	0
0217-0025	2017-06-27 23:45:00	0
0217-0025	2017-06-28 00:00:00	0
0217-0025	2017-06-28 00:15:00	0
0217-0025	2017-06-28 00:30:00	0
0217-0025	2017-06-28 00:45:00	0
0217-0025	2017-06-28 01:00:00	0
0217-0025	2017-06-28 01:15:00	0
0217-0025	2017-06-28 01:30:00	0
0217-0025	2017-06-28 01:45:00	0
0217-0025	2017-06-28 02:00:00	0
0217-0025	2017-06-28 02:15:00	0
0217-0025	2017-06-28 02:30:00	0
0217-0025	2017-06-28 02:45:00	0
0217-0025	2017-06-28 03:00:00	0
0217-0025	2017-06-28 03:15:00	0
0217-0025	2017-06-28 03:30:00	0
0217-0025	2017-06-28 03:45:00	0
0217-0025	2017-06-28 04:00:00	0
0217-0025	2017-06-28 04:15:00	38
0217-0025	2017-06-28 04:30:00	0
0217-0025	2017-06-28 04:45:00	12
0217-0025	2017-06-28 05:00:00	0
0217-0025	2017-06-28 05:15:00	0
0217-0025	2017-06-28 05:30:00	0
0217-0025	2017-06-28 05:45:00	0
0217-0025	2017-06-28 06:00:00	0
0217-0025	2017-06-28 06:15:00	0
0217-0025	2017-06-28 06:30:00	0
0217-0025	2017-06-28 06:45:00	25
0217-0025	2017-06-28 07:00:00	15
0217-0025	2017-06-28 07:15:00	68
0217-0025	2017-06-28 07:30:00	0
0217-0025	2017-06-28 07:45:00	206
0217-0025	2017-06-28 08:00:00	298
0217-0025	2017-06-28 08:15:00	584
0217-0025	2017-06-28 08:30:00	218
0217-0025	2017-06-28 08:45:00	113
0217-0025	2017-06-28 09:00:00	292
0217-0025	2017-06-28 09:15:00	515
0217-0025	2017-06-28 09:30:00	33
0217-0025	2017-06-28 09:45:00	258
0217-0025	2017-06-28 10:00:00	86
0217-0025	2017-06-28 10:15:00	0
0217-0025	2017-06-28 10:30:00	6
0217-0025	2017-06-28 10:45:00	0
0217-0025	2017-06-28 11:00:00	0
0217-0025	2017-06-28 11:15:00	93
0217-0025	2017-06-28 11:30:00	43
0217-0025	2017-06-28 11:45:00	92
0217-0025	2017-06-28 12:00:00	105
0217-0025	2017-06-28 12:15:00	309
0217-0025	2017-06-28 12:30:00	441
0217-0025	2017-06-28 12:45:00	431
0217-0025	2017-06-28 13:00:00	304
0217-0025	2017-06-28 13:15:00	189
0217-0025	2017-06-28 13:30:00	465
0217-0025	2017-06-28 13:45:00	14
0217-0025	2017-06-28 14:00:00	0
0217-0025	2017-06-28 14:15:00	0
0217-0025	2017-06-28 14:30:00	0
0217-0025	2017-06-28 14:45:00	0
0217-0025	2017-06-28 15:00:00	179
0217-0025	2017-06-28 15:15:00	133
0217-0025	2017-06-28 15:30:00	0
0217-0025	2017-06-28 15:45:00	0
0217-0025	2017-06-28 16:00:00	11
0217-0025	2017-06-28 16:15:00	0
0217-0025	2017-06-28 16:30:00	0
0217-0025	2017-06-28 16:45:00	237
0217-0025	2017-06-28 17:00:00	0
0217-0025	2017-06-28 17:15:00	0
0217-0025	2017-06-28 17:30:00	111
0217-0025	2017-06-28 17:45:00	772
0217-0025	2017-06-28 18:00:00	285
0217-0025	2017-06-28 18:15:00	0
0217-0025	2017-06-28 18:30:00	0
0217-0025	2017-06-28 18:45:00	0
0217-0025	2017-06-28 19:00:00	267
0217-0025	2017-06-28 19:15:00	101
0217-0025	2017-06-28 19:30:00	72
0217-0025	2017-06-28 19:45:00	22
0217-0025	2017-06-28 20:00:00	0
0217-0025	2017-06-28 20:15:00	28
0217-0025	2017-06-28 20:30:00	0
0217-0025	2017-06-28 20:45:00	55
0217-0025	2017-06-28 21:00:00	0
0217-0025	2017-06-28 21:15:00	0
0217-0025	2017-06-28 21:30:00	0
0217-0025	2017-06-28 21:45:00	0
0217-0025	2017-06-28 22:00:00	0
0217-0025	2017-06-28 22:15:00	24
0217-0025	2017-06-28 22:30:00	54
0217-0025	2017-06-28 22:45:00	21
0217-0025	2017-06-28 23:00:00	0
0217-0025	2017-06-28 23:15:00	72
0217-0025	2017-06-28 23:30:00	72
0217-0025	2017-06-28 23:45:00	0
