## Supplementary Data 2 for "Digital phenotyping by consumer wearables identifies sleep-associated markers of cardiovascular disease risk and biological aging": ActivityTable_0217-0026-NHC.tsv

0217-0026	2017-03-07 00:00:00	0
0217-0026	2017-03-07 00:15:00	0
0217-0026	2017-03-07 00:30:00	0
0217-0026	2017-03-07 00:45:00	0
0217-0026	2017-03-07 01:00:00	0
0217-0026	2017-03-07 01:15:00	0
0217-0026	2017-03-07 01:30:00	0
0217-0026	2017-03-07 01:45:00	0
0217-0026	2017-03-07 02:00:00	0
0217-0026	2017-03-07 02:15:00	0
0217-0026	2017-03-07 02:30:00	0
0217-0026	2017-03-07 02:45:00	0
0217-0026	2017-03-07 03:00:00	0
0217-0026	2017-03-07 03:15:00	0
0217-0026	2017-03-07 03:30:00	0
0217-0026	2017-03-07 03:45:00	0
0217-0026	2017-03-07 04:00:00	0
0217-0026	2017-03-07 04:15:00	0
0217-0026	2017-03-07 04:30:00	0
0217-0026	2017-03-07 04:45:00	0
0217-0026	2017-03-07 05:00:00	0
0217-0026	2017-03-07 05:15:00	0
0217-0026	2017-03-07 05:30:00	0
0217-0026	2017-03-07 05:45:00	0
0217-0026	2017-03-07 06:00:00	0
0217-0026	2017-03-07 06:15:00	0
0217-0026	2017-03-07 06:30:00	0
0217-0026	2017-03-07 06:45:00	0
0217-0026	2017-03-07 07:00:00	0
0217-0026	2017-03-07 07:15:00	0
0217-0026	2017-03-07 07:30:00	0
0217-0026	2017-03-07 07:45:00	0
0217-0026	2017-03-07 08:00:00	0
0217-0026	2017-03-07 08:15:00	0
0217-0026	2017-03-07 08:30:00	0
0217-0026	2017-03-07 08:45:00	0
0217-0026	2017-03-07 09:00:00	0
0217-0026	2017-03-07 09:15:00	0
0217-0026	2017-03-07 09:30:00	0
0217-0026	2017-03-07 09:45:00	0
0217-0026	2017-03-07 10:00:00	0
0217-0026	2017-03-07 10:15:00	0
0217-0026	2017-03-07 10:30:00	0
0217-0026	2017-03-07 10:45:00	0
0217-0026	2017-03-07 11:00:00	0
0217-0026	2017-03-07 11:15:00	0
0217-0026	2017-03-07 11:30:00	0
0217-0026	2017-03-07 11:45:00	0
0217-0026	2017-03-07 12:00:00	0
0217-0026	2017-03-07 12:15:00	0
0217-0026	2017-03-07 12:30:00	0
0217-0026	2017-03-07 12:45:00	0
0217-0026	2017-03-07 13:00:00	0
0217-0026	2017-03-07 13:15:00	0
0217-0026	2017-03-07 13:30:00	0
0217-0026	2017-03-07 13:45:00	0
0217-0026	2017-03-07 14:00:00	0
0217-0026	2017-03-07 14:15:00	0
0217-0026	2017-03-07 14:30:00	0
0217-0026	2017-03-07 14:45:00	0
0217-0026	2017-03-07 15:00:00	0
0217-0026	2017-03-07 15:15:00	0
0217-0026	2017-03-07 15:30:00	0
0217-0026	2017-03-07 15:45:00	0
0217-0026	2017-03-07 16:00:00	0
0217-0026	2017-03-07 16:15:00	0
0217-0026	2017-03-07 16:30:00	0
0217-0026	2017-03-07 16:45:00	0
0217-0026	2017-03-07 17:00:00	0
0217-0026	2017-03-07 17:15:00	0
0217-0026	2017-03-07 17:30:00	0
0217-0026	2017-03-07 17:45:00	0
0217-0026	2017-03-07 18:00:00	0
0217-0026	2017-03-07 18:15:00	0
0217-0026	2017-03-07 18:30:00	0
0217-0026	2017-03-07 18:45:00	0
0217-0026	2017-03-07 19:00:00	0
0217-0026	2017-03-07 19:15:00	0
0217-0026	2017-03-07 19:30:00	0
0217-0026	2017-03-07 19:45:00	0
0217-0026	2017-03-07 20:00:00	0
0217-0026	2017-03-07 20:15:00	0
0217-0026	2017-03-07 20:30:00	0
0217-0026	2017-03-07 20:45:00	0
0217-0026	2017-03-07 21:00:00	0
0217-0026	2017-03-07 21:15:00	0
0217-0026	2017-03-07 21:30:00	0
0217-0026	2017-03-07 21:45:00	0
0217-0026	2017-03-07 22:00:00	0
0217-0026	2017-03-07 22:15:00	0
0217-0026	2017-03-07 22:30:00	0
0217-0026	2017-03-07 22:45:00	0
0217-0026	2017-03-07 23:00:00	0
0217-0026	2017-03-07 23:15:00	0
0217-0026	2017-03-07 23:30:00	0
0217-0026	2017-03-07 23:45:00	0
0217-0026	2017-03-08 00:00:00	0
0217-0026	2017-03-08 00:15:00	0
0217-0026	2017-03-08 00:30:00	0
0217-0026	2017-03-08 00:45:00	0
0217-0026	2017-03-08 01:00:00	0
0217-0026	2017-03-08 01:15:00	0
0217-0026	2017-03-08 01:30:00	0
0217-0026	2017-03-08 01:45:00	0
0217-0026	2017-03-08 02:00:00	0
0217-0026	2017-03-08 02:15:00	0
0217-0026	2017-03-08 02:30:00	0
0217-0026	2017-03-08 02:45:00	0
0217-0026	2017-03-08 03:00:00	0
0217-0026	2017-03-08 03:15:00	0
0217-0026	2017-03-08 03:30:00	0
0217-0026	2017-03-08 03:45:00	0
0217-0026	2017-03-08 04:00:00	0
0217-0026	2017-03-08 04:15:00	0
0217-0026	2017-03-08 04:30:00	0
0217-0026	2017-03-08 04:45:00	0
0217-0026	2017-03-08 05:00:00	0
0217-0026	2017-03-08 05:15:00	0
0217-0026	2017-03-08 05:30:00	0
0217-0026	2017-03-08 05:45:00	0
0217-0026	2017-03-08 06:00:00	0
0217-0026	2017-03-08 06:15:00	0
0217-0026	2017-03-08 06:30:00	0
0217-0026	2017-03-08 06:45:00	0
0217-0026	2017-03-08 07:00:00	0
0217-0026	2017-03-08 07:15:00	0
0217-0026	2017-03-08 07:30:00	0
0217-0026	2017-03-08 07:45:00	0
0217-0026	2017-03-08 08:00:00	0
0217-0026	2017-03-08 08:15:00	0
0217-0026	2017-03-08 08:30:00	0
0217-0026	2017-03-08 08:45:00	0
0217-0026	2017-03-08 09:00:00	0
0217-0026	2017-03-08 09:15:00	0
0217-0026	2017-03-08 09:30:00	0
0217-0026	2017-03-08 09:45:00	303
0217-0026	2017-03-08 10:00:00	281
0217-0026	2017-03-08 10:15:00	932
0217-0026	2017-03-08 10:30:00	594
0217-0026	2017-03-08 10:45:00	437
0217-0026	2017-03-08 11:00:00	448
0217-0026	2017-03-08 11:15:00	399
0217-0026	2017-03-08 11:30:00	531
0217-0026	2017-03-08 11:45:00	487
0217-0026	2017-03-08 12:00:00	12
0217-0026	2017-03-08 12:15:00	236
0217-0026	2017-03-08 12:30:00	11
0217-0026	2017-03-08 12:45:00	97
0217-0026	2017-03-08 13:00:00	53
0217-0026	2017-03-08 13:15:00	33
0217-0026	2017-03-08 13:30:00	0
0217-0026	2017-03-08 13:45:00	0
0217-0026	2017-03-08 14:00:00	12
0217-0026	2017-03-08 14:15:00	0
0217-0026	2017-03-08 14:30:00	0
0217-0026	2017-03-08 14:45:00	26
0217-0026	2017-03-08 15:00:00	0
0217-0026	2017-03-08 15:15:00	0
0217-0026	2017-03-08 15:30:00	0
0217-0026	2017-03-08 15:45:00	0
0217-0026	2017-03-08 16:00:00	0
0217-0026	2017-03-08 16:15:00	33
0217-0026	2017-03-08 16:30:00	182
0217-0026	2017-03-08 16:45:00	28
0217-0026	2017-03-08 17:00:00	0
0217-0026	2017-03-08 17:15:00	20
0217-0026	2017-03-08 17:30:00	55
0217-0026	2017-03-08 17:45:00	0
0217-0026	2017-03-08 18:00:00	106
0217-0026	2017-03-08 18:15:00	0
0217-0026	2017-03-08 18:30:00	0
0217-0026	2017-03-08 18:45:00	96
0217-0026	2017-03-08 19:00:00	15
0217-0026	2017-03-08 19:15:00	0
0217-0026	2017-03-08 19:30:00	0
0217-0026	2017-03-08 19:45:00	49
0217-0026	2017-03-08 20:00:00	1401
0217-0026	2017-03-08 20:15:00	1474
0217-0026	2017-03-08 20:30:00	1518
0217-0026	2017-03-08 20:45:00	434
0217-0026	2017-03-08 21:00:00	0
0217-0026	2017-03-08 21:15:00	55
0217-0026	2017-03-08 21:30:00	0
0217-0026	2017-03-08 21:45:00	6
0217-0026	2017-03-08 22:00:00	0
0217-0026	2017-03-08 22:15:00	0
0217-0026	2017-03-08 22:30:00	0
0217-0026	2017-03-08 22:45:00	0
0217-0026	2017-03-08 23:00:00	0
0217-0026	2017-03-08 23:15:00	20
0217-0026	2017-03-08 23:30:00	0
0217-0026	2017-03-08 23:45:00	0
0217-0026	2017-03-09 00:00:00	0
0217-0026	2017-03-09 00:15:00	0
0217-0026	2017-03-09 00:30:00	0
0217-0026	2017-03-09 00:45:00	0
0217-0026	2017-03-09 01:00:00	0
0217-0026	2017-03-09 01:15:00	0
0217-0026	2017-03-09 01:30:00	0
0217-0026	2017-03-09 01:45:00	0
0217-0026	2017-03-09 02:00:00	0
0217-0026	2017-03-09 02:15:00	0
0217-0026	2017-03-09 02:30:00	0
0217-0026	2017-03-09 02:45:00	0
0217-0026	2017-03-09 03:00:00	0
0217-0026	2017-03-09 03:15:00	0
0217-0026	2017-03-09 03:30:00	0
0217-0026	2017-03-09 03:45:00	0
0217-0026	2017-03-09 04:00:00	0
0217-0026	2017-03-09 04:15:00	0
0217-0026	2017-03-09 04:30:00	0
0217-0026	2017-03-09 04:45:00	0
0217-0026	2017-03-09 05:00:00	0
0217-0026	2017-03-09 05:15:00	0
0217-0026	2017-03-09 05:30:00	0
0217-0026	2017-03-09 05:45:00	0
0217-0026	2017-03-09 06:00:00	0
0217-0026	2017-03-09 06:15:00	17
0217-0026	2017-03-09 06:30:00	27
0217-0026	2017-03-09 06:45:00	0
0217-0026	2017-03-09 07:00:00	92
0217-0026	2017-03-09 07:15:00	106
0217-0026	2017-03-09 07:30:00	878
0217-0026	2017-03-09 07:45:00	215
0217-0026	2017-03-09 08:00:00	0
0217-0026	2017-03-09 08:15:00	35
0217-0026	2017-03-09 08:30:00	29
0217-0026	2017-03-09 08:45:00	0
0217-0026	2017-03-09 09:00:00	0
0217-0026	2017-03-09 09:15:00	0
0217-0026	2017-03-09 09:30:00	0
0217-0026	2017-03-09 09:45:00	0
0217-0026	2017-03-09 10:00:00	0
0217-0026	2017-03-09 10:15:00	0
0217-0026	2017-03-09 10:30:00	0
0217-0026	2017-03-09 10:45:00	0
0217-0026	2017-03-09 11:00:00	0
0217-0026	2017-03-09 11:15:00	0
0217-0026	2017-03-09 11:30:00	0
0217-0026	2017-03-09 11:45:00	0
0217-0026	2017-03-09 12:00:00	0
0217-0026	2017-03-09 12:15:00	18
0217-0026	2017-03-09 12:30:00	25
0217-0026	2017-03-09 12:45:00	10
0217-0026	2017-03-09 13:00:00	0
0217-0026	2017-03-09 13:15:00	0
0217-0026	2017-03-09 13:30:00	194
0217-0026	2017-03-09 13:45:00	26
0217-0026	2017-03-09 14:00:00	92
0217-0026	2017-03-09 14:15:00	24
0217-0026	2017-03-09 14:30:00	411
0217-0026	2017-03-09 14:45:00	0
0217-0026	2017-03-09 15:00:00	0
0217-0026	2017-03-09 15:15:00	0
0217-0026	2017-03-09 15:30:00	25
0217-0026	2017-03-09 15:45:00	108
0217-0026	2017-03-09 16:00:00	538
0217-0026	2017-03-09 16:15:00	83
0217-0026	2017-03-09 16:30:00	0
0217-0026	2017-03-09 16:45:00	187
0217-0026	2017-03-09 17:00:00	116
0217-0026	2017-03-09 17:15:00	15
0217-0026	2017-03-09 17:30:00	0
0217-0026	2017-03-09 17:45:00	0
0217-0026	2017-03-09 18:00:00	0
0217-0026	2017-03-09 18:15:00	0
0217-0026	2017-03-09 18:30:00	0
0217-0026	2017-03-09 18:45:00	97
0217-0026	2017-03-09 19:00:00	11
0217-0026	2017-03-09 19:15:00	16
0217-0026	2017-03-09 19:30:00	0
0217-0026	2017-03-09 19:45:00	168
0217-0026	2017-03-09 20:00:00	1296
0217-0026	2017-03-09 20:15:00	1502
0217-0026	2017-03-09 20:30:00	1485
0217-0026	2017-03-09 20:45:00	543
0217-0026	2017-03-09 21:00:00	820
0217-0026	2017-03-09 21:15:00	741
0217-0026	2017-03-09 21:30:00	71
0217-0026	2017-03-09 21:45:00	57
0217-0026	2017-03-09 22:00:00	0
0217-0026	2017-03-09 22:15:00	13
0217-0026	2017-03-09 22:30:00	14
0217-0026	2017-03-09 22:45:00	16
0217-0026	2017-03-09 23:00:00	7
0217-0026	2017-03-09 23:15:00	0
0217-0026	2017-03-09 23:30:00	0
0217-0026	2017-03-09 23:45:00	0
0217-0026	2017-03-10 00:00:00	0
0217-0026	2017-03-10 00:15:00	0
0217-0026	2017-03-10 00:30:00	0
0217-0026	2017-03-10 00:45:00	0
0217-0026	2017-03-10 01:00:00	0
0217-0026	2017-03-10 01:15:00	0
0217-0026	2017-03-10 01:30:00	0
0217-0026	2017-03-10 01:45:00	0
0217-0026	2017-03-10 02:00:00	0
0217-0026	2017-03-10 02:15:00	0
0217-0026	2017-03-10 02:30:00	0
0217-0026	2017-03-10 02:45:00	0
0217-0026	2017-03-10 03:00:00	0
0217-0026	2017-03-10 03:15:00	0
0217-0026	2017-03-10 03:30:00	0
0217-0026	2017-03-10 03:45:00	0
0217-0026	2017-03-10 04:00:00	0
0217-0026	2017-03-10 04:15:00	0
0217-0026	2017-03-10 04:30:00	0
0217-0026	2017-03-10 04:45:00	0
0217-0026	2017-03-10 05:00:00	0
0217-0026	2017-03-10 05:15:00	9
0217-0026	2017-03-10 05:30:00	0
0217-0026	2017-03-10 05:45:00	0
0217-0026	2017-03-10 06:00:00	5
0217-0026	2017-03-10 06:15:00	38
0217-0026	2017-03-10 06:30:00	85
0217-0026	2017-03-10 06:45:00	63
0217-0026	2017-03-10 07:00:00	0
0217-0026	2017-03-10 07:15:00	235
0217-0026	2017-03-10 07:30:00	582
0217-0026	2017-03-10 07:45:00	588
0217-0026	2017-03-10 08:00:00	0
0217-0026	2017-03-10 08:15:00	58
0217-0026	2017-03-10 08:30:00	17
0217-0026	2017-03-10 08:45:00	0
0217-0026	2017-03-10 09:00:00	0
0217-0026	2017-03-10 09:15:00	0
0217-0026	2017-03-10 09:30:00	19
0217-0026	2017-03-10 09:45:00	30
0217-0026	2017-03-10 10:00:00	103
0217-0026	2017-03-10 10:15:00	446
0217-0026	2017-03-10 10:30:00	199
0217-0026	2017-03-10 10:45:00	316
0217-0026	2017-03-10 11:00:00	16
0217-0026	2017-03-10 11:15:00	0
0217-0026	2017-03-10 11:30:00	105
0217-0026	2017-03-10 11:45:00	0
0217-0026	2017-03-10 12:00:00	29
0217-0026	2017-03-10 12:15:00	0
0217-0026	2017-03-10 12:30:00	0
0217-0026	2017-03-10 12:45:00	0
0217-0026	2017-03-10 13:00:00	0
0217-0026	2017-03-10 13:15:00	0
0217-0026	2017-03-10 13:30:00	100
0217-0026	2017-03-10 13:45:00	14
0217-0026	2017-03-10 14:00:00	323
0217-0026	2017-03-10 14:15:00	0
0217-0026	2017-03-10 14:30:00	0
0217-0026	2017-03-10 14:45:00	0
0217-0026	2017-03-10 15:00:00	0
0217-0026	2017-03-10 15:15:00	0
0217-0026	2017-03-10 15:30:00	0
0217-0026	2017-03-10 15:45:00	119
0217-0026	2017-03-10 16:00:00	136
0217-0026	2017-03-10 16:15:00	0
0217-0026	2017-03-10 16:30:00	0
0217-0026	2017-03-10 16:45:00	0
0217-0026	2017-03-10 17:00:00	9
0217-0026	2017-03-10 17:15:00	196
0217-0026	2017-03-10 17:30:00	0
0217-0026	2017-03-10 17:45:00	138
0217-0026	2017-03-10 18:00:00	271
0217-0026	2017-03-10 18:15:00	892
0217-0026	2017-03-10 18:30:00	477
0217-0026	2017-03-10 18:45:00	495
0217-0026	2017-03-10 19:00:00	316
0217-0026	2017-03-10 19:15:00	687
0217-0026	2017-03-10 19:30:00	692
0217-0026	2017-03-10 19:45:00	37
0217-0026	2017-03-10 20:00:00	967
0217-0026	2017-03-10 20:15:00	216
0217-0026	2017-03-10 20:30:00	712
0217-0026	2017-03-10 20:45:00	258
0217-0026	2017-03-10 21:00:00	265
0217-0026	2017-03-10 21:15:00	227
0217-0026	2017-03-10 21:30:00	0
0217-0026	2017-03-10 21:45:00	0
0217-0026	2017-03-10 22:00:00	0
0217-0026	2017-03-10 22:15:00	142
0217-0026	2017-03-10 22:30:00	0
0217-0026	2017-03-10 22:45:00	0
0217-0026	2017-03-10 23:00:00	0
0217-0026	2017-03-10 23:15:00	45
0217-0026	2017-03-10 23:30:00	48
0217-0026	2017-03-10 23:45:00	78
0217-0026	2017-03-11 00:00:00	58
0217-0026	2017-03-11 00:15:00	0
0217-0026	2017-03-11 00:30:00	0
0217-0026	2017-03-11 00:45:00	0
0217-0026	2017-03-11 01:00:00	0
0217-0026	2017-03-11 01:15:00	0
0217-0026	2017-03-11 01:30:00	0
0217-0026	2017-03-11 01:45:00	0
0217-0026	2017-03-11 02:00:00	7
0217-0026	2017-03-11 02:15:00	0
0217-0026	2017-03-11 02:30:00	0
0217-0026	2017-03-11 02:45:00	0
0217-0026	2017-03-11 03:00:00	0
0217-0026	2017-03-11 03:15:00	0
0217-0026	2017-03-11 03:30:00	0
0217-0026	2017-03-11 03:45:00	0
0217-0026	2017-03-11 04:00:00	0
0217-0026	2017-03-11 04:15:00	0
0217-0026	2017-03-11 04:30:00	0
0217-0026	2017-03-11 04:45:00	0
0217-0026	2017-03-11 05:00:00	0
0217-0026	2017-03-11 05:15:00	0
0217-0026	2017-03-11 05:30:00	0
0217-0026	2017-03-11 05:45:00	0
0217-0026	2017-03-11 06:00:00	0
0217-0026	2017-03-11 06:15:00	0
0217-0026	2017-03-11 06:30:00	0
0217-0026	2017-03-11 06:45:00	12
0217-0026	2017-03-11 07:00:00	25
0217-0026	2017-03-11 07:15:00	1
0217-0026	2017-03-11 07:30:00	179
0217-0026	2017-03-11 07:45:00	699
0217-0026	2017-03-11 08:00:00	224
0217-0026	2017-03-11 08:15:00	429
0217-0026	2017-03-11 08:30:00	62
0217-0026	2017-03-11 08:45:00	0
0217-0026	2017-03-11 09:00:00	77
0217-0026	2017-03-11 09:15:00	157
0217-0026	2017-03-11 09:30:00	60
0217-0026	2017-03-11 09:45:00	112
0217-0026	2017-03-11 10:00:00	0
0217-0026	2017-03-11 10:15:00	103
0217-0026	2017-03-11 10:30:00	90
0217-0026	2017-03-11 10:45:00	0
0217-0026	2017-03-11 11:00:00	14
0217-0026	2017-03-11 11:15:00	0
0217-0026	2017-03-11 11:30:00	0
0217-0026	2017-03-11 11:45:00	0
0217-0026	2017-03-11 12:00:00	0
0217-0026	2017-03-11 12:15:00	204
0217-0026	2017-03-11 12:30:00	35
0217-0026	2017-03-11 12:45:00	0
0217-0026	2017-03-11 13:00:00	22
0217-0026	2017-03-11 13:15:00	113
0217-0026	2017-03-11 13:30:00	0
0217-0026	2017-03-11 13:45:00	170
0217-0026	2017-03-11 14:00:00	599
0217-0026	2017-03-11 14:15:00	247
0217-0026	2017-03-11 14:30:00	39
0217-0026	2017-03-11 14:45:00	13
0217-0026	2017-03-11 15:00:00	0
0217-0026	2017-03-11 15:15:00	0
0217-0026	2017-03-11 15:30:00	41
0217-0026	2017-03-11 15:45:00	0
0217-0026	2017-03-11 16:00:00	0
0217-0026	2017-03-11 16:15:00	0
0217-0026	2017-03-11 16:30:00	0
0217-0026	2017-03-11 16:45:00	0
0217-0026	2017-03-11 17:00:00	0
0217-0026	2017-03-11 17:15:00	125
0217-0026	2017-03-11 17:30:00	1006
0217-0026	2017-03-11 17:45:00	1694
0217-0026	2017-03-11 18:00:00	1671
0217-0026	2017-03-11 18:15:00	1647
0217-0026	2017-03-11 18:30:00	1663
0217-0026	2017-03-11 18:45:00	1321
0217-0026	2017-03-11 19:00:00	0
0217-0026	2017-03-11 19:15:00	0
0217-0026	2017-03-11 19:30:00	0
0217-0026	2017-03-11 19:45:00	68
0217-0026	2017-03-11 20:00:00	108
0217-0026	2017-03-11 20:15:00	0
0217-0026	2017-03-11 20:30:00	0
0217-0026	2017-03-11 20:45:00	0
0217-0026	2017-03-11 21:00:00	0
0217-0026	2017-03-11 21:15:00	0
0217-0026	2017-03-11 21:30:00	8
0217-0026	2017-03-11 21:45:00	0
0217-0026	2017-03-11 22:00:00	33
0217-0026	2017-03-11 22:15:00	0
0217-0026	2017-03-11 22:30:00	0
0217-0026	2017-03-11 22:45:00	0
0217-0026	2017-03-11 23:00:00	17
0217-0026	2017-03-11 23:15:00	0
0217-0026	2017-03-11 23:30:00	10
0217-0026	2017-03-11 23:45:00	14
0217-0026	2017-03-12 00:00:00	0
0217-0026	2017-03-12 00:15:00	0
0217-0026	2017-03-12 00:30:00	8
0217-0026	2017-03-12 00:45:00	0
0217-0026	2017-03-12 01:00:00	0
0217-0026	2017-03-12 01:15:00	0
0217-0026	2017-03-12 01:30:00	0
0217-0026	2017-03-12 01:45:00	0
0217-0026	2017-03-12 02:00:00	0
0217-0026	2017-03-12 02:15:00	0
0217-0026	2017-03-12 02:30:00	0
0217-0026	2017-03-12 02:45:00	0
0217-0026	2017-03-12 03:00:00	0
0217-0026	2017-03-12 03:15:00	0
0217-0026	2017-03-12 03:30:00	0
0217-0026	2017-03-12 03:45:00	0
0217-0026	2017-03-12 04:00:00	0
0217-0026	2017-03-12 04:15:00	0
0217-0026	2017-03-12 04:30:00	0
0217-0026	2017-03-12 04:45:00	0
0217-0026	2017-03-12 05:00:00	0
0217-0026	2017-03-12 05:15:00	28
0217-0026	2017-03-12 05:30:00	0
0217-0026	2017-03-12 05:45:00	0
0217-0026	2017-03-12 06:00:00	0
0217-0026	2017-03-12 06:15:00	0
0217-0026	2017-03-12 06:30:00	0
0217-0026	2017-03-12 06:45:00	0
0217-0026	2017-03-12 07:00:00	0
0217-0026	2017-03-12 07:15:00	0
0217-0026	2017-03-12 07:30:00	0
0217-0026	2017-03-12 07:45:00	0
0217-0026	2017-03-12 08:00:00	35
0217-0026	2017-03-12 08:15:00	0
0217-0026	2017-03-12 08:30:00	0
0217-0026	2017-03-12 08:45:00	263
0217-0026	2017-03-12 09:00:00	174
0217-0026	2017-03-12 09:15:00	0
0217-0026	2017-03-12 09:30:00	426
0217-0026	2017-03-12 09:45:00	252
0217-0026	2017-03-12 10:00:00	0
0217-0026	2017-03-12 10:15:00	0
0217-0026	2017-03-12 10:30:00	0
0217-0026	2017-03-12 10:45:00	0
0217-0026	2017-03-12 11:00:00	274
0217-0026	2017-03-12 11:15:00	297
0217-0026	2017-03-12 11:30:00	0
0217-0026	2017-03-12 11:45:00	109
0217-0026	2017-03-12 12:00:00	25
0217-0026	2017-03-12 12:15:00	0
0217-0026	2017-03-12 12:30:00	89
0217-0026	2017-03-12 12:45:00	149
0217-0026	2017-03-12 13:00:00	162
0217-0026	2017-03-12 13:15:00	0
0217-0026	2017-03-12 13:30:00	0
0217-0026	2017-03-12 13:45:00	143
0217-0026	2017-03-12 14:00:00	0
0217-0026	2017-03-12 14:15:00	197
0217-0026	2017-03-12 14:30:00	482
0217-0026	2017-03-12 14:45:00	408
0217-0026	2017-03-12 15:00:00	306
0217-0026	2017-03-12 15:15:00	561
0217-0026	2017-03-12 15:30:00	202
0217-0026	2017-03-12 15:45:00	822
0217-0026	2017-03-12 16:00:00	165
0217-0026	2017-03-12 16:15:00	96
0217-0026	2017-03-12 16:30:00	0
0217-0026	2017-03-12 16:45:00	0
0217-0026	2017-03-12 17:00:00	0
0217-0026	2017-03-12 17:15:00	4
0217-0026	2017-03-12 17:30:00	0
0217-0026	2017-03-12 17:45:00	83
0217-0026	2017-03-12 18:00:00	358
0217-0026	2017-03-12 18:15:00	131
0217-0026	2017-03-12 18:30:00	0
0217-0026	2017-03-12 18:45:00	0
0217-0026	2017-03-12 19:00:00	0
0217-0026	2017-03-12 19:15:00	0
0217-0026	2017-03-12 19:30:00	712
0217-0026	2017-03-12 19:45:00	49
0217-0026	2017-03-12 20:00:00	0
0217-0026	2017-03-12 20:15:00	0
0217-0026	2017-03-12 20:30:00	0
0217-0026	2017-03-12 20:45:00	41
0217-0026	2017-03-12 21:00:00	188
0217-0026	2017-03-12 21:15:00	950
0217-0026	2017-03-12 21:30:00	1354
0217-0026	2017-03-12 21:45:00	187
0217-0026	2017-03-12 22:00:00	0
0217-0026	2017-03-12 22:15:00	0
0217-0026	2017-03-12 22:30:00	72
0217-0026	2017-03-12 22:45:00	24
0217-0026	2017-03-12 23:00:00	0
0217-0026	2017-03-12 23:15:00	0
0217-0026	2017-03-12 23:30:00	177
0217-0026	2017-03-12 23:45:00	10
0217-0026	2017-03-13 00:00:00	0
0217-0026	2017-03-13 00:15:00	0
0217-0026	2017-03-13 00:30:00	0
0217-0026	2017-03-13 00:45:00	0
0217-0026	2017-03-13 01:00:00	0
0217-0026	2017-03-13 01:15:00	0
0217-0026	2017-03-13 01:30:00	0
0217-0026	2017-03-13 01:45:00	0
0217-0026	2017-03-13 02:00:00	0
0217-0026	2017-03-13 02:15:00	0
0217-0026	2017-03-13 02:30:00	0
0217-0026	2017-03-13 02:45:00	0
0217-0026	2017-03-13 03:00:00	0
0217-0026	2017-03-13 03:15:00	0
0217-0026	2017-03-13 03:30:00	0
0217-0026	2017-03-13 03:45:00	0
0217-0026	2017-03-13 04:00:00	0
0217-0026	2017-03-13 04:15:00	0
0217-0026	2017-03-13 04:30:00	35
0217-0026	2017-03-13 04:45:00	0
0217-0026	2017-03-13 05:00:00	0
0217-0026	2017-03-13 05:15:00	0
0217-0026	2017-03-13 05:30:00	0
0217-0026	2017-03-13 05:45:00	0
0217-0026	2017-03-13 06:00:00	0
0217-0026	2017-03-13 06:15:00	0
0217-0026	2017-03-13 06:30:00	23
0217-0026	2017-03-13 06:45:00	16
0217-0026	2017-03-13 07:00:00	31
0217-0026	2017-03-13 07:15:00	155
0217-0026	2017-03-13 07:30:00	866
0217-0026	2017-03-13 07:45:00	136
0217-0026	2017-03-13 08:00:00	0
0217-0026	2017-03-13 08:15:00	101
0217-0026	2017-03-13 08:30:00	120
0217-0026	2017-03-13 08:45:00	0
0217-0026	2017-03-13 09:00:00	0
0217-0026	2017-03-13 09:15:00	0
0217-0026	2017-03-13 09:30:00	0
0217-0026	2017-03-13 09:45:00	0
0217-0026	2017-03-13 10:00:00	0
0217-0026	2017-03-13 10:15:00	0
0217-0026	2017-03-13 10:30:00	0
0217-0026	2017-03-13 10:45:00	0
0217-0026	2017-03-13 11:00:00	0
0217-0026	2017-03-13 11:15:00	0
0217-0026	2017-03-13 11:30:00	0
0217-0026	2017-03-13 11:45:00	22
0217-0026	2017-03-13 12:00:00	0
0217-0026	2017-03-13 12:15:00	0
0217-0026	2017-03-13 12:30:00	0
0217-0026	2017-03-13 12:45:00	0
0217-0026	2017-03-13 13:00:00	21
0217-0026	2017-03-13 13:15:00	0
0217-0026	2017-03-13 13:30:00	0
0217-0026	2017-03-13 13:45:00	119
0217-0026	2017-03-13 14:00:00	177
0217-0026	2017-03-13 14:15:00	47
0217-0026	2017-03-13 14:30:00	0
0217-0026	2017-03-13 14:45:00	0
0217-0026	2017-03-13 15:00:00	0
0217-0026	2017-03-13 15:15:00	0
0217-0026	2017-03-13 15:30:00	0
0217-0026	2017-03-13 15:45:00	0
0217-0026	2017-03-13 16:00:00	98
0217-0026	2017-03-13 16:15:00	22
0217-0026	2017-03-13 16:30:00	214
0217-0026	2017-03-13 16:45:00	0
0217-0026	2017-03-13 17:00:00	67
0217-0026	2017-03-13 17:15:00	427
0217-0026	2017-03-13 17:30:00	772
0217-0026	2017-03-13 17:45:00	338
0217-0026	2017-03-13 18:00:00	313
0217-0026	2017-03-13 18:15:00	593
0217-0026	2017-03-13 18:30:00	228
0217-0026	2017-03-13 18:45:00	173
0217-0026	2017-03-13 19:00:00	0
0217-0026	2017-03-13 19:15:00	0
0217-0026	2017-03-13 19:30:00	0
0217-0026	2017-03-13 19:45:00	44
0217-0026	2017-03-13 20:00:00	0
0217-0026	2017-03-13 20:15:00	15
0217-0026	2017-03-13 20:30:00	56
0217-0026	2017-03-13 20:45:00	0
0217-0026	2017-03-13 21:00:00	0
0217-0026	2017-03-13 21:15:00	258
0217-0026	2017-03-13 21:30:00	0
0217-0026	2017-03-13 21:45:00	13
0217-0026	2017-03-13 22:00:00	233
0217-0026	2017-03-13 22:15:00	0
0217-0026	2017-03-13 22:30:00	141
0217-0026	2017-03-13 22:45:00	9
0217-0026	2017-03-13 23:00:00	13
0217-0026	2017-03-13 23:15:00	0
0217-0026	2017-03-13 23:30:00	0
0217-0026	2017-03-13 23:45:00	66
0217-0026	2017-03-14 00:00:00	0
0217-0026	2017-03-14 00:15:00	24
0217-0026	2017-03-14 00:30:00	0
0217-0026	2017-03-14 00:45:00	0
0217-0026	2017-03-14 01:00:00	0
0217-0026	2017-03-14 01:15:00	0
0217-0026	2017-03-14 01:30:00	0
0217-0026	2017-03-14 01:45:00	0
0217-0026	2017-03-14 02:00:00	0
0217-0026	2017-03-14 02:15:00	0
0217-0026	2017-03-14 02:30:00	0
0217-0026	2017-03-14 02:45:00	0
0217-0026	2017-03-14 03:00:00	0
0217-0026	2017-03-14 03:15:00	0
0217-0026	2017-03-14 03:30:00	0
0217-0026	2017-03-14 03:45:00	0
0217-0026	2017-03-14 04:00:00	0
0217-0026	2017-03-14 04:15:00	0
0217-0026	2017-03-14 04:30:00	0
0217-0026	2017-03-14 04:45:00	0
0217-0026	2017-03-14 05:00:00	0
0217-0026	2017-03-14 05:15:00	0
0217-0026	2017-03-14 05:30:00	0
0217-0026	2017-03-14 05:45:00	7
0217-0026	2017-03-14 06:00:00	0
0217-0026	2017-03-14 06:15:00	19
0217-0026	2017-03-14 06:30:00	116
0217-0026	2017-03-14 06:45:00	0
0217-0026	2017-03-14 07:00:00	19
0217-0026	2017-03-14 07:15:00	61
0217-0026	2017-03-14 07:30:00	996
0217-0026	2017-03-14 07:45:00	228
0217-0026	2017-03-14 08:00:00	157
0217-0026	2017-03-14 08:15:00	209
0217-0026	2017-03-14 08:30:00	555
0217-0026	2017-03-14 08:45:00	0
0217-0026	2017-03-14 09:00:00	478
0217-0026	2017-03-14 09:15:00	51
0217-0026	2017-03-14 09:30:00	90
0217-0026	2017-03-14 09:45:00	0
0217-0026	2017-03-14 10:00:00	0
0217-0026	2017-03-14 10:15:00	0
0217-0026	2017-03-14 10:30:00	0
0217-0026	2017-03-14 10:45:00	0
0217-0026	2017-03-14 11:00:00	0
0217-0026	2017-03-14 11:15:00	153
0217-0026	2017-03-14 11:30:00	15
0217-0026	2017-03-14 11:45:00	0
0217-0026	2017-03-14 12:00:00	0
0217-0026	2017-03-14 12:15:00	0
0217-0026	2017-03-14 12:30:00	353
0217-0026	2017-03-14 12:45:00	584
0217-0026	2017-03-14 13:00:00	544
0217-0026	2017-03-14 13:15:00	0
0217-0026	2017-03-14 13:30:00	122
0217-0026	2017-03-14 13:45:00	93
0217-0026	2017-03-14 14:00:00	0
0217-0026	2017-03-14 14:15:00	0
0217-0026	2017-03-14 14:30:00	0
0217-0026	2017-03-14 14:45:00	0
0217-0026	2017-03-14 15:00:00	0
0217-0026	2017-03-14 15:15:00	0
0217-0026	2017-03-14 15:30:00	0
0217-0026	2017-03-14 15:45:00	0
0217-0026	2017-03-14 16:00:00	0
0217-0026	2017-03-14 16:15:00	0
0217-0026	2017-03-14 16:30:00	0
0217-0026	2017-03-14 16:45:00	0
0217-0026	2017-03-14 17:00:00	0
0217-0026	2017-03-14 17:15:00	0
0217-0026	2017-03-14 17:30:00	0
0217-0026	2017-03-14 17:45:00	0
0217-0026	2017-03-14 18:00:00	0
0217-0026	2017-03-14 18:15:00	0
0217-0026	2017-03-14 18:30:00	0
0217-0026	2017-03-14 18:45:00	0
0217-0026	2017-03-14 19:00:00	0
0217-0026	2017-03-14 19:15:00	0
0217-0026	2017-03-14 19:30:00	0
0217-0026	2017-03-14 19:45:00	0
0217-0026	2017-03-14 20:00:00	0
0217-0026	2017-03-14 20:15:00	0
0217-0026	2017-03-14 20:30:00	0
0217-0026	2017-03-14 20:45:00	0
0217-0026	2017-03-14 21:00:00	0
0217-0026	2017-03-14 21:15:00	0
0217-0026	2017-03-14 21:30:00	0
0217-0026	2017-03-14 21:45:00	0
0217-0026	2017-03-14 22:00:00	0
0217-0026	2017-03-14 22:15:00	0
0217-0026	2017-03-14 22:30:00	0
0217-0026	2017-03-14 22:45:00	0
0217-0026	2017-03-14 23:00:00	0
0217-0026	2017-03-14 23:15:00	0
0217-0026	2017-03-14 23:30:00	0
0217-0026	2017-03-14 23:45:00	0
