## Supplementary Data 2 for "Digital phenotyping by consumer wearables identifies sleep-associated markers of cardiovascular disease risk and biological aging": ActivityTable_0217-0034-NHC.tsv

0217-0034	2017-03-02 00:00:00	0
0217-0034	2017-03-02 00:15:00	0
0217-0034	2017-03-02 00:30:00	0
0217-0034	2017-03-02 00:45:00	0
0217-0034	2017-03-02 01:00:00	0
0217-0034	2017-03-02 01:15:00	0
0217-0034	2017-03-02 01:30:00	0
0217-0034	2017-03-02 01:45:00	0
0217-0034	2017-03-02 02:00:00	0
0217-0034	2017-03-02 02:15:00	0
0217-0034	2017-03-02 02:30:00	0
0217-0034	2017-03-02 02:45:00	0
0217-0034	2017-03-02 03:00:00	0
0217-0034	2017-03-02 03:15:00	0
0217-0034	2017-03-02 03:30:00	0
0217-0034	2017-03-02 03:45:00	0
0217-0034	2017-03-02 04:00:00	0
0217-0034	2017-03-02 04:15:00	0
0217-0034	2017-03-02 04:30:00	0
0217-0034	2017-03-02 04:45:00	0
0217-0034	2017-03-02 05:00:00	0
0217-0034	2017-03-02 05:15:00	0
0217-0034	2017-03-02 05:30:00	0
0217-0034	2017-03-02 05:45:00	0
0217-0034	2017-03-02 06:00:00	0
0217-0034	2017-03-02 06:15:00	0
0217-0034	2017-03-02 06:30:00	0
0217-0034	2017-03-02 06:45:00	0
0217-0034	2017-03-02 07:00:00	0
0217-0034	2017-03-02 07:15:00	0
0217-0034	2017-03-02 07:30:00	0
0217-0034	2017-03-02 07:45:00	0
0217-0034	2017-03-02 08:00:00	0
0217-0034	2017-03-02 08:15:00	0
0217-0034	2017-03-02 08:30:00	0
0217-0034	2017-03-02 08:45:00	0
0217-0034	2017-03-02 09:00:00	0
0217-0034	2017-03-02 09:15:00	0
0217-0034	2017-03-02 09:30:00	0
0217-0034	2017-03-02 09:45:00	0
0217-0034	2017-03-02 10:00:00	0
0217-0034	2017-03-02 10:15:00	0
0217-0034	2017-03-02 10:30:00	0
0217-0034	2017-03-02 10:45:00	0
0217-0034	2017-03-02 11:00:00	0
0217-0034	2017-03-02 11:15:00	0
0217-0034	2017-03-02 11:30:00	88
0217-0034	2017-03-02 11:45:00	26
0217-0034	2017-03-02 12:00:00	559
0217-0034	2017-03-02 12:15:00	1072
0217-0034	2017-03-02 12:30:00	561
0217-0034	2017-03-02 12:45:00	19
0217-0034	2017-03-02 13:00:00	69
0217-0034	2017-03-02 13:15:00	100
0217-0034	2017-03-02 13:30:00	319
0217-0034	2017-03-02 13:45:00	1009
0217-0034	2017-03-02 14:00:00	797
0217-0034	2017-03-02 14:15:00	1263
0217-0034	2017-03-02 14:30:00	298
0217-0034	2017-03-02 14:45:00	57
0217-0034	2017-03-02 15:00:00	522
0217-0034	2017-03-02 15:15:00	931
0217-0034	2017-03-02 15:30:00	888
0217-0034	2017-03-02 15:45:00	23
0217-0034	2017-03-02 16:00:00	128
0217-0034	2017-03-02 16:15:00	33
0217-0034	2017-03-02 16:30:00	40
0217-0034	2017-03-02 16:45:00	93
0217-0034	2017-03-02 17:00:00	20
0217-0034	2017-03-02 17:15:00	95
0217-0034	2017-03-02 17:30:00	57
0217-0034	2017-03-02 17:45:00	14
0217-0034	2017-03-02 18:00:00	0
0217-0034	2017-03-02 18:15:00	577
0217-0034	2017-03-02 18:30:00	367
0217-0034	2017-03-02 18:45:00	1033
0217-0034	2017-03-02 19:00:00	7
0217-0034	2017-03-02 19:15:00	16
0217-0034	2017-03-02 19:30:00	63
0217-0034	2017-03-02 19:45:00	31
0217-0034	2017-03-02 20:00:00	7
0217-0034	2017-03-02 20:15:00	58
0217-0034	2017-03-02 20:30:00	116
0217-0034	2017-03-02 20:45:00	117
0217-0034	2017-03-02 21:00:00	829
0217-0034	2017-03-02 21:15:00	585
0217-0034	2017-03-02 21:30:00	0
0217-0034	2017-03-02 21:45:00	505
0217-0034	2017-03-02 22:00:00	6
0217-0034	2017-03-02 22:15:00	0
0217-0034	2017-03-02 22:30:00	41
0217-0034	2017-03-02 22:45:00	0
0217-0034	2017-03-02 23:00:00	0
0217-0034	2017-03-02 23:15:00	5
0217-0034	2017-03-02 23:30:00	0
0217-0034	2017-03-02 23:45:00	90
0217-0034	2017-03-03 00:00:00	112
0217-0034	2017-03-03 00:15:00	15
0217-0034	2017-03-03 00:30:00	8
0217-0034	2017-03-03 00:45:00	12
0217-0034	2017-03-03 01:00:00	103
0217-0034	2017-03-03 01:15:00	0
0217-0034	2017-03-03 01:30:00	24
0217-0034	2017-03-03 01:45:00	0
0217-0034	2017-03-03 02:00:00	0
0217-0034	2017-03-03 02:15:00	0
0217-0034	2017-03-03 02:30:00	0
0217-0034	2017-03-03 02:45:00	0
0217-0034	2017-03-03 03:00:00	0
0217-0034	2017-03-03 03:15:00	0
0217-0034	2017-03-03 03:30:00	0
0217-0034	2017-03-03 03:45:00	0
0217-0034	2017-03-03 04:00:00	0
0217-0034	2017-03-03 04:15:00	0
0217-0034	2017-03-03 04:30:00	0
0217-0034	2017-03-03 04:45:00	0
0217-0034	2017-03-03 05:00:00	0
0217-0034	2017-03-03 05:15:00	0
0217-0034	2017-03-03 05:30:00	0
0217-0034	2017-03-03 05:45:00	0
0217-0034	2017-03-03 06:00:00	0
0217-0034	2017-03-03 06:15:00	7
0217-0034	2017-03-03 06:30:00	0
0217-0034	2017-03-03 06:45:00	0
0217-0034	2017-03-03 07:00:00	0
0217-0034	2017-03-03 07:15:00	0
0217-0034	2017-03-03 07:30:00	0
0217-0034	2017-03-03 07:45:00	0
0217-0034	2017-03-03 08:00:00	0
0217-0034	2017-03-03 08:15:00	162
0217-0034	2017-03-03 08:30:00	10
0217-0034	2017-03-03 08:45:00	37
0217-0034	2017-03-03 09:00:00	266
0217-0034	2017-03-03 09:15:00	153
0217-0034	2017-03-03 09:30:00	246
0217-0034	2017-03-03 09:45:00	277
0217-0034	2017-03-03 10:00:00	82
0217-0034	2017-03-03 10:15:00	447
0217-0034	2017-03-03 10:30:00	596
0217-0034	2017-03-03 10:45:00	38
0217-0034	2017-03-03 11:00:00	22
0217-0034	2017-03-03 11:15:00	34
0217-0034	2017-03-03 11:30:00	31
0217-0034	2017-03-03 11:45:00	238
0217-0034	2017-03-03 12:00:00	206
0217-0034	2017-03-03 12:15:00	176
0217-0034	2017-03-03 12:30:00	41
0217-0034	2017-03-03 12:45:00	25
0217-0034	2017-03-03 13:00:00	90
0217-0034	2017-03-03 13:15:00	141
0217-0034	2017-03-03 13:30:00	207
0217-0034	2017-03-03 13:45:00	56
0217-0034	2017-03-03 14:00:00	46
0217-0034	2017-03-03 14:15:00	108
0217-0034	2017-03-03 14:30:00	64
0217-0034	2017-03-03 14:45:00	40
0217-0034	2017-03-03 15:00:00	0
0217-0034	2017-03-03 15:15:00	113
0217-0034	2017-03-03 15:30:00	134
0217-0034	2017-03-03 15:45:00	409
0217-0034	2017-03-03 16:00:00	135
0217-0034	2017-03-03 16:15:00	110
0217-0034	2017-03-03 16:30:00	691
0217-0034	2017-03-03 16:45:00	25
0217-0034	2017-03-03 17:00:00	77
0217-0034	2017-03-03 17:15:00	29
0217-0034	2017-03-03 17:30:00	949
0217-0034	2017-03-03 17:45:00	105
0217-0034	2017-03-03 18:00:00	378
0217-0034	2017-03-03 18:15:00	691
0217-0034	2017-03-03 18:30:00	215
0217-0034	2017-03-03 18:45:00	37
0217-0034	2017-03-03 19:00:00	19
0217-0034	2017-03-03 19:15:00	608
0217-0034	2017-03-03 19:30:00	324
0217-0034	2017-03-03 19:45:00	882
0217-0034	2017-03-03 20:00:00	924
0217-0034	2017-03-03 20:15:00	0
0217-0034	2017-03-03 20:30:00	42
0217-0034	2017-03-03 20:45:00	200
0217-0034	2017-03-03 21:00:00	11
0217-0034	2017-03-03 21:15:00	14
0217-0034	2017-03-03 21:30:00	41
0217-0034	2017-03-03 21:45:00	9
0217-0034	2017-03-03 22:00:00	0
0217-0034	2017-03-03 22:15:00	30
0217-0034	2017-03-03 22:30:00	0
0217-0034	2017-03-03 22:45:00	0
0217-0034	2017-03-03 23:00:00	170
0217-0034	2017-03-03 23:15:00	180
0217-0034	2017-03-03 23:30:00	21
0217-0034	2017-03-03 23:45:00	170
0217-0034	2017-03-04 00:00:00	201
0217-0034	2017-03-04 00:15:00	0
0217-0034	2017-03-04 00:30:00	10
0217-0034	2017-03-04 00:45:00	183
0217-0034	2017-03-04 01:00:00	18
0217-0034	2017-03-04 01:15:00	0
0217-0034	2017-03-04 01:30:00	0
0217-0034	2017-03-04 01:45:00	16
0217-0034	2017-03-04 02:00:00	0
0217-0034	2017-03-04 02:15:00	9
0217-0034	2017-03-04 02:30:00	11
0217-0034	2017-03-04 02:45:00	0
0217-0034	2017-03-04 03:00:00	0
0217-0034	2017-03-04 03:15:00	0
0217-0034	2017-03-04 03:30:00	0
0217-0034	2017-03-04 03:45:00	0
0217-0034	2017-03-04 04:00:00	0
0217-0034	2017-03-04 04:15:00	6
0217-0034	2017-03-04 04:30:00	0
0217-0034	2017-03-04 04:45:00	0
0217-0034	2017-03-04 05:00:00	0
0217-0034	2017-03-04 05:15:00	0
0217-0034	2017-03-04 05:30:00	0
0217-0034	2017-03-04 05:45:00	0
0217-0034	2017-03-04 06:00:00	0
0217-0034	2017-03-04 06:15:00	0
0217-0034	2017-03-04 06:30:00	7
0217-0034	2017-03-04 06:45:00	0
0217-0034	2017-03-04 07:00:00	0
0217-0034	2017-03-04 07:15:00	0
0217-0034	2017-03-04 07:30:00	0
0217-0034	2017-03-04 07:45:00	0
0217-0034	2017-03-04 08:00:00	0
0217-0034	2017-03-04 08:15:00	0
0217-0034	2017-03-04 08:30:00	0
0217-0034	2017-03-04 08:45:00	24
0217-0034	2017-03-04 09:00:00	140
0217-0034	2017-03-04 09:15:00	62
0217-0034	2017-03-04 09:30:00	21
0217-0034	2017-03-04 09:45:00	77
0217-0034	2017-03-04 10:00:00	113
0217-0034	2017-03-04 10:15:00	41
0217-0034	2017-03-04 10:30:00	0
0217-0034	2017-03-04 10:45:00	0
0217-0034	2017-03-04 11:00:00	0
0217-0034	2017-03-04 11:15:00	0
0217-0034	2017-03-04 11:30:00	148
0217-0034	2017-03-04 11:45:00	535
0217-0034	2017-03-04 12:00:00	139
0217-0034	2017-03-04 12:15:00	89
0217-0034	2017-03-04 12:30:00	387
0217-0034	2017-03-04 12:45:00	853
0217-0034	2017-03-04 13:00:00	114
0217-0034	2017-03-04 13:15:00	10
0217-0034	2017-03-04 13:30:00	28
0217-0034	2017-03-04 13:45:00	22
0217-0034	2017-03-04 14:00:00	59
0217-0034	2017-03-04 14:15:00	106
0217-0034	2017-03-04 14:30:00	1
0217-0034	2017-03-04 14:45:00	0
0217-0034	2017-03-04 15:00:00	89
0217-0034	2017-03-04 15:15:00	517
0217-0034	2017-03-04 15:30:00	56
0217-0034	2017-03-04 15:45:00	66
0217-0034	2017-03-04 16:00:00	552
0217-0034	2017-03-04 16:15:00	157
0217-0034	2017-03-04 16:30:00	413
0217-0034	2017-03-04 16:45:00	187
0217-0034	2017-03-04 17:00:00	69
0217-0034	2017-03-04 17:15:00	791
0217-0034	2017-03-04 17:30:00	315
0217-0034	2017-03-04 17:45:00	433
0217-0034	2017-03-04 18:00:00	0
0217-0034	2017-03-04 18:15:00	0
0217-0034	2017-03-04 18:30:00	55
0217-0034	2017-03-04 18:45:00	0
0217-0034	2017-03-04 19:00:00	18
0217-0034	2017-03-04 19:15:00	28
0217-0034	2017-03-04 19:30:00	74
0217-0034	2017-03-04 19:45:00	316
0217-0034	2017-03-04 20:00:00	693
0217-0034	2017-03-04 20:15:00	12
0217-0034	2017-03-04 20:30:00	9
0217-0034	2017-03-04 20:45:00	0
0217-0034	2017-03-04 21:00:00	1062
0217-0034	2017-03-04 21:15:00	97
0217-0034	2017-03-04 21:30:00	0
0217-0034	2017-03-04 21:45:00	249
0217-0034	2017-03-04 22:00:00	82
0217-0034	2017-03-04 22:15:00	13
0217-0034	2017-03-04 22:30:00	63
0217-0034	2017-03-04 22:45:00	127
0217-0034	2017-03-04 23:00:00	0
0217-0034	2017-03-04 23:15:00	0
0217-0034	2017-03-04 23:30:00	0
0217-0034	2017-03-04 23:45:00	0
0217-0034	2017-03-05 00:00:00	0
0217-0034	2017-03-05 00:15:00	0
0217-0034	2017-03-05 00:30:00	0
0217-0034	2017-03-05 00:45:00	0
0217-0034	2017-03-05 01:00:00	12
0217-0034	2017-03-05 01:15:00	294
0217-0034	2017-03-05 01:30:00	0
0217-0034	2017-03-05 01:45:00	0
0217-0034	2017-03-05 02:00:00	0
0217-0034	2017-03-05 02:15:00	0
0217-0034	2017-03-05 02:30:00	0
0217-0034	2017-03-05 02:45:00	0
0217-0034	2017-03-05 03:00:00	9
0217-0034	2017-03-05 03:15:00	0
0217-0034	2017-03-05 03:30:00	0
0217-0034	2017-03-05 03:45:00	0
0217-0034	2017-03-05 04:00:00	8
0217-0034	2017-03-05 04:15:00	0
0217-0034	2017-03-05 04:30:00	0
0217-0034	2017-03-05 04:45:00	0
0217-0034	2017-03-05 05:00:00	0
0217-0034	2017-03-05 05:15:00	0
0217-0034	2017-03-05 05:30:00	0
0217-0034	2017-03-05 05:45:00	0
0217-0034	2017-03-05 06:00:00	0
0217-0034	2017-03-05 06:15:00	0
0217-0034	2017-03-05 06:30:00	0
0217-0034	2017-03-05 06:45:00	0
0217-0034	2017-03-05 07:00:00	0
0217-0034	2017-03-05 07:15:00	140
0217-0034	2017-03-05 07:30:00	53
0217-0034	2017-03-05 07:45:00	159
0217-0034	2017-03-05 08:00:00	47
0217-0034	2017-03-05 08:15:00	45
0217-0034	2017-03-05 08:30:00	417
0217-0034	2017-03-05 08:45:00	687
0217-0034	2017-03-05 09:00:00	130
0217-0034	2017-03-05 09:15:00	488
0217-0034	2017-03-05 09:30:00	154
0217-0034	2017-03-05 09:45:00	254
0217-0034	2017-03-05 10:00:00	499
0217-0034	2017-03-05 10:15:00	125
0217-0034	2017-03-05 10:30:00	180
0217-0034	2017-03-05 10:45:00	50
0217-0034	2017-03-05 11:00:00	43
0217-0034	2017-03-05 11:15:00	47
0217-0034	2017-03-05 11:30:00	49
0217-0034	2017-03-05 11:45:00	35
0217-0034	2017-03-05 12:00:00	318
0217-0034	2017-03-05 12:15:00	145
0217-0034	2017-03-05 12:30:00	240
0217-0034	2017-03-05 12:45:00	611
0217-0034	2017-03-05 13:00:00	7
0217-0034	2017-03-05 13:15:00	403
0217-0034	2017-03-05 13:30:00	827
0217-0034	2017-03-05 13:45:00	8
0217-0034	2017-03-05 14:00:00	12
0217-0034	2017-03-05 14:15:00	8
0217-0034	2017-03-05 14:30:00	21
0217-0034	2017-03-05 14:45:00	0
0217-0034	2017-03-05 15:00:00	276
0217-0034	2017-03-05 15:15:00	285
0217-0034	2017-03-05 15:30:00	0
0217-0034	2017-03-05 15:45:00	352
0217-0034	2017-03-05 16:00:00	82
0217-0034	2017-03-05 16:15:00	7
0217-0034	2017-03-05 16:30:00	0
0217-0034	2017-03-05 16:45:00	0
0217-0034	2017-03-05 17:00:00	0
0217-0034	2017-03-05 17:15:00	0
0217-0034	2017-03-05 17:30:00	0
0217-0034	2017-03-05 17:45:00	0
0217-0034	2017-03-05 18:00:00	0
0217-0034	2017-03-05 18:15:00	16
0217-0034	2017-03-05 18:30:00	12
0217-0034	2017-03-05 18:45:00	305
0217-0034	2017-03-05 19:00:00	155
0217-0034	2017-03-05 19:15:00	0
0217-0034	2017-03-05 19:30:00	94
0217-0034	2017-03-05 19:45:00	0
0217-0034	2017-03-05 20:00:00	0
0217-0034	2017-03-05 20:15:00	0
0217-0034	2017-03-05 20:30:00	0
0217-0034	2017-03-05 20:45:00	0
0217-0034	2017-03-05 21:00:00	0
0217-0034	2017-03-05 21:15:00	0
0217-0034	2017-03-05 21:30:00	0
0217-0034	2017-03-05 21:45:00	0
0217-0034	2017-03-05 22:00:00	0
0217-0034	2017-03-05 22:15:00	0
0217-0034	2017-03-05 22:30:00	0
0217-0034	2017-03-05 22:45:00	0
0217-0034	2017-03-05 23:00:00	0
0217-0034	2017-03-05 23:15:00	0
0217-0034	2017-03-05 23:30:00	60
0217-0034	2017-03-05 23:45:00	33
0217-0034	2017-03-06 00:00:00	0
0217-0034	2017-03-06 00:15:00	44
0217-0034	2017-03-06 00:30:00	0
0217-0034	2017-03-06 00:45:00	0
0217-0034	2017-03-06 01:00:00	0
0217-0034	2017-03-06 01:15:00	73
0217-0034	2017-03-06 01:30:00	28
0217-0034	2017-03-06 01:45:00	0
0217-0034	2017-03-06 02:00:00	0
0217-0034	2017-03-06 02:15:00	0
0217-0034	2017-03-06 02:30:00	0
0217-0034	2017-03-06 02:45:00	0
0217-0034	2017-03-06 03:00:00	0
0217-0034	2017-03-06 03:15:00	13
0217-0034	2017-03-06 03:30:00	0
0217-0034	2017-03-06 03:45:00	0
0217-0034	2017-03-06 04:00:00	0
0217-0034	2017-03-06 04:15:00	0
0217-0034	2017-03-06 04:30:00	0
0217-0034	2017-03-06 04:45:00	0
0217-0034	2017-03-06 05:00:00	9
0217-0034	2017-03-06 05:15:00	0
0217-0034	2017-03-06 05:30:00	0
0217-0034	2017-03-06 05:45:00	6
0217-0034	2017-03-06 06:00:00	0
0217-0034	2017-03-06 06:15:00	0
0217-0034	2017-03-06 06:30:00	0
0217-0034	2017-03-06 06:45:00	0
0217-0034	2017-03-06 07:00:00	0
0217-0034	2017-03-06 07:15:00	0
0217-0034	2017-03-06 07:30:00	0
0217-0034	2017-03-06 07:45:00	0
0217-0034	2017-03-06 08:00:00	0
0217-0034	2017-03-06 08:15:00	0
0217-0034	2017-03-06 08:30:00	0
0217-0034	2017-03-06 08:45:00	21
0217-0034	2017-03-06 09:00:00	16
0217-0034	2017-03-06 09:15:00	57
0217-0034	2017-03-06 09:30:00	45
0217-0034	2017-03-06 09:45:00	90
0217-0034	2017-03-06 10:00:00	65
0217-0034	2017-03-06 10:15:00	63
0217-0034	2017-03-06 10:30:00	88
0217-0034	2017-03-06 10:45:00	0
0217-0034	2017-03-06 11:00:00	57
0217-0034	2017-03-06 11:15:00	44
0217-0034	2017-03-06 11:30:00	9
0217-0034	2017-03-06 11:45:00	15
0217-0034	2017-03-06 12:00:00	224
0217-0034	2017-03-06 12:15:00	273
0217-0034	2017-03-06 12:30:00	32
0217-0034	2017-03-06 12:45:00	19
0217-0034	2017-03-06 13:00:00	16
0217-0034	2017-03-06 13:15:00	0
0217-0034	2017-03-06 13:30:00	0
0217-0034	2017-03-06 13:45:00	0
0217-0034	2017-03-06 14:00:00	7
0217-0034	2017-03-06 14:15:00	14
0217-0034	2017-03-06 14:30:00	0
0217-0034	2017-03-06 14:45:00	140
0217-0034	2017-03-06 15:00:00	182
0217-0034	2017-03-06 15:15:00	440
0217-0034	2017-03-06 15:30:00	627
0217-0034	2017-03-06 15:45:00	574
0217-0034	2017-03-06 16:00:00	42
0217-0034	2017-03-06 16:15:00	1000
0217-0034	2017-03-06 16:30:00	295
0217-0034	2017-03-06 16:45:00	538
0217-0034	2017-03-06 17:00:00	284
0217-0034	2017-03-06 17:15:00	188
0217-0034	2017-03-06 17:30:00	52
0217-0034	2017-03-06 17:45:00	75
0217-0034	2017-03-06 18:00:00	0
0217-0034	2017-03-06 18:15:00	256
0217-0034	2017-03-06 18:30:00	529
0217-0034	2017-03-06 18:45:00	406
0217-0034	2017-03-06 19:00:00	741
0217-0034	2017-03-06 19:15:00	88
0217-0034	2017-03-06 19:30:00	42
0217-0034	2017-03-06 19:45:00	86
0217-0034	2017-03-06 20:00:00	5
0217-0034	2017-03-06 20:15:00	35
0217-0034	2017-03-06 20:30:00	127
0217-0034	2017-03-06 20:45:00	8
0217-0034	2017-03-06 21:00:00	135
0217-0034	2017-03-06 21:15:00	87
0217-0034	2017-03-06 21:30:00	6
0217-0034	2017-03-06 21:45:00	18
0217-0034	2017-03-06 22:00:00	45
0217-0034	2017-03-06 22:15:00	0
0217-0034	2017-03-06 22:30:00	78
0217-0034	2017-03-06 22:45:00	118
0217-0034	2017-03-06 23:00:00	0
0217-0034	2017-03-06 23:15:00	0
0217-0034	2017-03-06 23:30:00	0
0217-0034	2017-03-06 23:45:00	0
0217-0034	2017-03-07 00:00:00	0
0217-0034	2017-03-07 00:15:00	0
0217-0034	2017-03-07 00:30:00	6
0217-0034	2017-03-07 00:45:00	0
0217-0034	2017-03-07 01:00:00	0
0217-0034	2017-03-07 01:15:00	0
0217-0034	2017-03-07 01:30:00	0
0217-0034	2017-03-07 01:45:00	21
0217-0034	2017-03-07 02:00:00	75
0217-0034	2017-03-07 02:15:00	0
0217-0034	2017-03-07 02:30:00	0
0217-0034	2017-03-07 02:45:00	0
0217-0034	2017-03-07 03:00:00	6
0217-0034	2017-03-07 03:15:00	0
0217-0034	2017-03-07 03:30:00	0
0217-0034	2017-03-07 03:45:00	0
0217-0034	2017-03-07 04:00:00	0
0217-0034	2017-03-07 04:15:00	0
0217-0034	2017-03-07 04:30:00	0
0217-0034	2017-03-07 04:45:00	0
0217-0034	2017-03-07 05:00:00	0
0217-0034	2017-03-07 05:15:00	0
0217-0034	2017-03-07 05:30:00	0
0217-0034	2017-03-07 05:45:00	6
0217-0034	2017-03-07 06:00:00	0
0217-0034	2017-03-07 06:15:00	0
0217-0034	2017-03-07 06:30:00	0
0217-0034	2017-03-07 06:45:00	0
0217-0034	2017-03-07 07:00:00	0
0217-0034	2017-03-07 07:15:00	8
0217-0034	2017-03-07 07:30:00	5
0217-0034	2017-03-07 07:45:00	29
0217-0034	2017-03-07 08:00:00	141
0217-0034	2017-03-07 08:15:00	17
0217-0034	2017-03-07 08:30:00	0
0217-0034	2017-03-07 08:45:00	124
0217-0034	2017-03-07 09:00:00	12
0217-0034	2017-03-07 09:15:00	83
0217-0034	2017-03-07 09:30:00	34
0217-0034	2017-03-07 09:45:00	34
0217-0034	2017-03-07 10:00:00	0
0217-0034	2017-03-07 10:15:00	0
0217-0034	2017-03-07 10:30:00	84
0217-0034	2017-03-07 10:45:00	37
0217-0034	2017-03-07 11:00:00	204
0217-0034	2017-03-07 11:15:00	61
0217-0034	2017-03-07 11:30:00	30
0217-0034	2017-03-07 11:45:00	22
0217-0034	2017-03-07 12:00:00	125
0217-0034	2017-03-07 12:15:00	554
0217-0034	2017-03-07 12:30:00	15
0217-0034	2017-03-07 12:45:00	31
0217-0034	2017-03-07 13:00:00	70
0217-0034	2017-03-07 13:15:00	522
0217-0034	2017-03-07 13:30:00	1069
0217-0034	2017-03-07 13:45:00	108
0217-0034	2017-03-07 14:00:00	0
0217-0034	2017-03-07 14:15:00	0
0217-0034	2017-03-07 14:30:00	0
0217-0034	2017-03-07 14:45:00	0
0217-0034	2017-03-07 15:00:00	0
0217-0034	2017-03-07 15:15:00	0
0217-0034	2017-03-07 15:30:00	0
0217-0034	2017-03-07 15:45:00	0
0217-0034	2017-03-07 16:00:00	0
0217-0034	2017-03-07 16:15:00	0
0217-0034	2017-03-07 16:30:00	0
0217-0034	2017-03-07 16:45:00	0
0217-0034	2017-03-07 17:00:00	0
0217-0034	2017-03-07 17:15:00	0
0217-0034	2017-03-07 17:30:00	0
0217-0034	2017-03-07 17:45:00	0
0217-0034	2017-03-07 18:00:00	0
0217-0034	2017-03-07 18:15:00	0
0217-0034	2017-03-07 18:30:00	0
0217-0034	2017-03-07 18:45:00	0
0217-0034	2017-03-07 19:00:00	0
0217-0034	2017-03-07 19:15:00	0
0217-0034	2017-03-07 19:30:00	0
0217-0034	2017-03-07 19:45:00	0
0217-0034	2017-03-07 20:00:00	0
0217-0034	2017-03-07 20:15:00	0
0217-0034	2017-03-07 20:30:00	0
0217-0034	2017-03-07 20:45:00	0
0217-0034	2017-03-07 21:00:00	0
0217-0034	2017-03-07 21:15:00	0
0217-0034	2017-03-07 21:30:00	0
0217-0034	2017-03-07 21:45:00	0
0217-0034	2017-03-07 22:00:00	0
0217-0034	2017-03-07 22:15:00	0
0217-0034	2017-03-07 22:30:00	0
0217-0034	2017-03-07 22:45:00	0
0217-0034	2017-03-07 23:00:00	0
0217-0034	2017-03-07 23:15:00	0
0217-0034	2017-03-07 23:30:00	0
0217-0034	2017-03-07 23:45:00	0
