## Supplementary Data 2 for "Digital phenotyping by consumer wearables identifies sleep-associated markers of cardiovascular disease risk and biological aging": ActivityTable_0217-0038-NHC.tsv

0217-0038	2017-03-16 00:00:00	0
0217-0038	2017-03-16 00:15:00	0
0217-0038	2017-03-16 00:30:00	0
0217-0038	2017-03-16 00:45:00	0
0217-0038	2017-03-16 01:00:00	0
0217-0038	2017-03-16 01:15:00	0
0217-0038	2017-03-16 01:30:00	0
0217-0038	2017-03-16 01:45:00	0
0217-0038	2017-03-16 02:00:00	0
0217-0038	2017-03-16 02:15:00	0
0217-0038	2017-03-16 02:30:00	0
0217-0038	2017-03-16 02:45:00	0
0217-0038	2017-03-16 03:00:00	0
0217-0038	2017-03-16 03:15:00	0
0217-0038	2017-03-16 03:30:00	0
0217-0038	2017-03-16 03:45:00	0
0217-0038	2017-03-16 04:00:00	0
0217-0038	2017-03-16 04:15:00	0
0217-0038	2017-03-16 04:30:00	0
0217-0038	2017-03-16 04:45:00	0
0217-0038	2017-03-16 05:00:00	0
0217-0038	2017-03-16 05:15:00	0
0217-0038	2017-03-16 05:30:00	0
0217-0038	2017-03-16 05:45:00	0
0217-0038	2017-03-16 06:00:00	0
0217-0038	2017-03-16 06:15:00	0
0217-0038	2017-03-16 06:30:00	0
0217-0038	2017-03-16 06:45:00	0
0217-0038	2017-03-16 07:00:00	0
0217-0038	2017-03-16 07:15:00	0
0217-0038	2017-03-16 07:30:00	0
0217-0038	2017-03-16 07:45:00	0
0217-0038	2017-03-16 08:00:00	0
0217-0038	2017-03-16 08:15:00	0
0217-0038	2017-03-16 08:30:00	0
0217-0038	2017-03-16 08:45:00	0
0217-0038	2017-03-16 09:00:00	62
0217-0038	2017-03-16 09:15:00	7
0217-0038	2017-03-16 09:30:00	174
0217-0038	2017-03-16 09:45:00	82
0217-0038	2017-03-16 10:00:00	12
0217-0038	2017-03-16 10:15:00	9
0217-0038	2017-03-16 10:30:00	24
0217-0038	2017-03-16 10:45:00	73
0217-0038	2017-03-16 11:00:00	40
0217-0038	2017-03-16 11:15:00	67
0217-0038	2017-03-16 11:30:00	241
0217-0038	2017-03-16 11:45:00	544
0217-0038	2017-03-16 12:00:00	0
0217-0038	2017-03-16 12:15:00	0
0217-0038	2017-03-16 12:30:00	0
0217-0038	2017-03-16 12:45:00	98
0217-0038	2017-03-16 13:00:00	172
0217-0038	2017-03-16 13:15:00	112
0217-0038	2017-03-16 13:30:00	24
0217-0038	2017-03-16 13:45:00	208
0217-0038	2017-03-16 14:00:00	57
0217-0038	2017-03-16 14:15:00	34
0217-0038	2017-03-16 14:30:00	0
0217-0038	2017-03-16 14:45:00	4
0217-0038	2017-03-16 15:00:00	14
0217-0038	2017-03-16 15:15:00	11
0217-0038	2017-03-16 15:30:00	62
0217-0038	2017-03-16 15:45:00	18
0217-0038	2017-03-16 16:00:00	27
0217-0038	2017-03-16 16:15:00	0
0217-0038	2017-03-16 16:30:00	12
0217-0038	2017-03-16 16:45:00	34
0217-0038	2017-03-16 17:00:00	229
0217-0038	2017-03-16 17:15:00	1210
0217-0038	2017-03-16 17:30:00	244
0217-0038	2017-03-16 17:45:00	240
0217-0038	2017-03-16 18:00:00	292
0217-0038	2017-03-16 18:15:00	72
0217-0038	2017-03-16 18:30:00	182
0217-0038	2017-03-16 18:45:00	106
0217-0038	2017-03-16 19:00:00	386
0217-0038	2017-03-16 19:15:00	189
0217-0038	2017-03-16 19:30:00	117
0217-0038	2017-03-16 19:45:00	17
0217-0038	2017-03-16 20:00:00	0
0217-0038	2017-03-16 20:15:00	84
0217-0038	2017-03-16 20:30:00	320
0217-0038	2017-03-16 20:45:00	320
0217-0038	2017-03-16 21:00:00	453
0217-0038	2017-03-16 21:15:00	267
0217-0038	2017-03-16 21:30:00	165
0217-0038	2017-03-16 21:45:00	429
0217-0038	2017-03-16 22:00:00	42
0217-0038	2017-03-16 22:15:00	0
0217-0038	2017-03-16 22:30:00	40
0217-0038	2017-03-16 22:45:00	68
0217-0038	2017-03-16 23:00:00	27
0217-0038	2017-03-16 23:15:00	0
0217-0038	2017-03-16 23:30:00	0
0217-0038	2017-03-16 23:45:00	8
0217-0038	2017-03-17 00:00:00	0
0217-0038	2017-03-17 00:15:00	0
0217-0038	2017-03-17 00:30:00	75
0217-0038	2017-03-17 00:45:00	24
0217-0038	2017-03-17 01:00:00	28
0217-0038	2017-03-17 01:15:00	0
0217-0038	2017-03-17 01:30:00	0
0217-0038	2017-03-17 01:45:00	0
0217-0038	2017-03-17 02:00:00	0
0217-0038	2017-03-17 02:15:00	0
0217-0038	2017-03-17 02:30:00	0
0217-0038	2017-03-17 02:45:00	0
0217-0038	2017-03-17 03:00:00	0
0217-0038	2017-03-17 03:15:00	0
0217-0038	2017-03-17 03:30:00	0
0217-0038	2017-03-17 03:45:00	28
0217-0038	2017-03-17 04:00:00	0
0217-0038	2017-03-17 04:15:00	0
0217-0038	2017-03-17 04:30:00	0
0217-0038	2017-03-17 04:45:00	0
0217-0038	2017-03-17 05:00:00	0
0217-0038	2017-03-17 05:15:00	0
0217-0038	2017-03-17 05:30:00	7
0217-0038	2017-03-17 05:45:00	0
0217-0038	2017-03-17 06:00:00	14
0217-0038	2017-03-17 06:15:00	63
0217-0038	2017-03-17 06:30:00	0
0217-0038	2017-03-17 06:45:00	0
0217-0038	2017-03-17 07:00:00	0
0217-0038	2017-03-17 07:15:00	19
0217-0038	2017-03-17 07:30:00	332
0217-0038	2017-03-17 07:45:00	195
0217-0038	2017-03-17 08:00:00	224
0217-0038	2017-03-17 08:15:00	392
0217-0038	2017-03-17 08:30:00	391
0217-0038	2017-03-17 08:45:00	859
0217-0038	2017-03-17 09:00:00	217
0217-0038	2017-03-17 09:15:00	255
0217-0038	2017-03-17 09:30:00	420
0217-0038	2017-03-17 09:45:00	110
0217-0038	2017-03-17 10:00:00	848
0217-0038	2017-03-17 10:15:00	447
0217-0038	2017-03-17 10:30:00	337
0217-0038	2017-03-17 10:45:00	932
0217-0038	2017-03-17 11:00:00	265
0217-0038	2017-03-17 11:15:00	119
0217-0038	2017-03-17 11:30:00	61
0217-0038	2017-03-17 11:45:00	88
0217-0038	2017-03-17 12:00:00	0
0217-0038	2017-03-17 12:15:00	0
0217-0038	2017-03-17 12:30:00	0
0217-0038	2017-03-17 12:45:00	0
0217-0038	2017-03-17 13:00:00	50
0217-0038	2017-03-17 13:15:00	81
0217-0038	2017-03-17 13:30:00	543
0217-0038	2017-03-17 13:45:00	629
0217-0038	2017-03-17 14:00:00	503
0217-0038	2017-03-17 14:15:00	17
0217-0038	2017-03-17 14:30:00	90
0217-0038	2017-03-17 14:45:00	141
0217-0038	2017-03-17 15:00:00	69
0217-0038	2017-03-17 15:15:00	194
0217-0038	2017-03-17 15:30:00	70
0217-0038	2017-03-17 15:45:00	84
0217-0038	2017-03-17 16:00:00	183
0217-0038	2017-03-17 16:15:00	147
0217-0038	2017-03-17 16:30:00	228
0217-0038	2017-03-17 16:45:00	391
0217-0038	2017-03-17 17:00:00	494
0217-0038	2017-03-17 17:15:00	368
0217-0038	2017-03-17 17:30:00	147
0217-0038	2017-03-17 17:45:00	56
0217-0038	2017-03-17 18:00:00	391
0217-0038	2017-03-17 18:15:00	250
0217-0038	2017-03-17 18:30:00	18
0217-0038	2017-03-17 18:45:00	24
0217-0038	2017-03-17 19:00:00	551
0217-0038	2017-03-17 19:15:00	72
0217-0038	2017-03-17 19:30:00	0
0217-0038	2017-03-17 19:45:00	0
0217-0038	2017-03-17 20:00:00	327
0217-0038	2017-03-17 20:15:00	161
0217-0038	2017-03-17 20:30:00	960
0217-0038	2017-03-17 20:45:00	97
0217-0038	2017-03-17 21:00:00	150
0217-0038	2017-03-17 21:15:00	214
0217-0038	2017-03-17 21:30:00	381
0217-0038	2017-03-17 21:45:00	210
0217-0038	2017-03-17 22:00:00	0
0217-0038	2017-03-17 22:15:00	266
0217-0038	2017-03-17 22:30:00	97
0217-0038	2017-03-17 22:45:00	18
0217-0038	2017-03-17 23:00:00	128
0217-0038	2017-03-17 23:15:00	0
0217-0038	2017-03-17 23:30:00	0
0217-0038	2017-03-17 23:45:00	0
0217-0038	2017-03-18 00:00:00	0
0217-0038	2017-03-18 00:15:00	0
0217-0038	2017-03-18 00:30:00	0
0217-0038	2017-03-18 00:45:00	0
0217-0038	2017-03-18 01:00:00	0
0217-0038	2017-03-18 01:15:00	0
0217-0038	2017-03-18 01:30:00	0
0217-0038	2017-03-18 01:45:00	6
0217-0038	2017-03-18 02:00:00	20
0217-0038	2017-03-18 02:15:00	189
0217-0038	2017-03-18 02:30:00	49
0217-0038	2017-03-18 02:45:00	0
0217-0038	2017-03-18 03:00:00	5
0217-0038	2017-03-18 03:15:00	0
0217-0038	2017-03-18 03:30:00	7
0217-0038	2017-03-18 03:45:00	0
0217-0038	2017-03-18 04:00:00	0
0217-0038	2017-03-18 04:15:00	0
0217-0038	2017-03-18 04:30:00	0
0217-0038	2017-03-18 04:45:00	0
0217-0038	2017-03-18 05:00:00	0
0217-0038	2017-03-18 05:15:00	0
0217-0038	2017-03-18 05:30:00	0
0217-0038	2017-03-18 05:45:00	0
0217-0038	2017-03-18 06:00:00	92
0217-0038	2017-03-18 06:15:00	13
0217-0038	2017-03-18 06:30:00	19
0217-0038	2017-03-18 06:45:00	11
0217-0038	2017-03-18 07:00:00	0
0217-0038	2017-03-18 07:15:00	65
0217-0038	2017-03-18 07:30:00	402
0217-0038	2017-03-18 07:45:00	620
0217-0038	2017-03-18 08:00:00	439
0217-0038	2017-03-18 08:15:00	297
0217-0038	2017-03-18 08:30:00	66
0217-0038	2017-03-18 08:45:00	0
0217-0038	2017-03-18 09:00:00	43
0217-0038	2017-03-18 09:15:00	461
0217-0038	2017-03-18 09:30:00	588
0217-0038	2017-03-18 09:45:00	132
0217-0038	2017-03-18 10:00:00	144
0217-0038	2017-03-18 10:15:00	203
0217-0038	2017-03-18 10:30:00	146
0217-0038	2017-03-18 10:45:00	154
0217-0038	2017-03-18 11:00:00	111
0217-0038	2017-03-18 11:15:00	82
0217-0038	2017-03-18 11:30:00	492
0217-0038	2017-03-18 11:45:00	95
0217-0038	2017-03-18 12:00:00	121
0217-0038	2017-03-18 12:15:00	275
0217-0038	2017-03-18 12:30:00	280
0217-0038	2017-03-18 12:45:00	147
0217-0038	2017-03-18 13:00:00	27
0217-0038	2017-03-18 13:15:00	54
0217-0038	2017-03-18 13:30:00	131
0217-0038	2017-03-18 13:45:00	170
0217-0038	2017-03-18 14:00:00	104
0217-0038	2017-03-18 14:15:00	172
0217-0038	2017-03-18 14:30:00	15
0217-0038	2017-03-18 14:45:00	227
0217-0038	2017-03-18 15:00:00	371
0217-0038	2017-03-18 15:15:00	314
0217-0038	2017-03-18 15:30:00	197
0217-0038	2017-03-18 15:45:00	69
0217-0038	2017-03-18 16:00:00	43
0217-0038	2017-03-18 16:15:00	342
0217-0038	2017-03-18 16:30:00	109
0217-0038	2017-03-18 16:45:00	0
0217-0038	2017-03-18 17:00:00	41
0217-0038	2017-03-18 17:15:00	131
0217-0038	2017-03-18 17:30:00	156
0217-0038	2017-03-18 17:45:00	145
0217-0038	2017-03-18 18:00:00	537
0217-0038	2017-03-18 18:15:00	45
0217-0038	2017-03-18 18:30:00	19
0217-0038	2017-03-18 18:45:00	13
0217-0038	2017-03-18 19:00:00	177
0217-0038	2017-03-18 19:15:00	158
0217-0038	2017-03-18 19:30:00	176
0217-0038	2017-03-18 19:45:00	0
0217-0038	2017-03-18 20:00:00	0
0217-0038	2017-03-18 20:15:00	0
0217-0038	2017-03-18 20:30:00	463
0217-0038	2017-03-18 20:45:00	340
0217-0038	2017-03-18 21:00:00	154
0217-0038	2017-03-18 21:15:00	356
0217-0038	2017-03-18 21:30:00	158
0217-0038	2017-03-18 21:45:00	0
0217-0038	2017-03-18 22:00:00	74
0217-0038	2017-03-18 22:15:00	14
0217-0038	2017-03-18 22:30:00	113
0217-0038	2017-03-18 22:45:00	0
0217-0038	2017-03-18 23:00:00	0
0217-0038	2017-03-18 23:15:00	0
0217-0038	2017-03-18 23:30:00	0
0217-0038	2017-03-18 23:45:00	9
0217-0038	2017-03-19 00:00:00	0
0217-0038	2017-03-19 00:15:00	0
0217-0038	2017-03-19 00:30:00	0
0217-0038	2017-03-19 00:45:00	0
0217-0038	2017-03-19 01:00:00	16
0217-0038	2017-03-19 01:15:00	0
0217-0038	2017-03-19 01:30:00	12
0217-0038	2017-03-19 01:45:00	90
0217-0038	2017-03-19 02:00:00	15
0217-0038	2017-03-19 02:15:00	42
0217-0038	2017-03-19 02:30:00	0
0217-0038	2017-03-19 02:45:00	6
0217-0038	2017-03-19 03:00:00	8
0217-0038	2017-03-19 03:15:00	15
0217-0038	2017-03-19 03:30:00	46
0217-0038	2017-03-19 03:45:00	10
0217-0038	2017-03-19 04:00:00	0
0217-0038	2017-03-19 04:15:00	0
0217-0038	2017-03-19 04:30:00	0
0217-0038	2017-03-19 04:45:00	0
0217-0038	2017-03-19 05:00:00	0
0217-0038	2017-03-19 05:15:00	0
0217-0038	2017-03-19 05:30:00	0
0217-0038	2017-03-19 05:45:00	0
0217-0038	2017-03-19 06:00:00	0
0217-0038	2017-03-19 06:15:00	0
0217-0038	2017-03-19 06:30:00	15
0217-0038	2017-03-19 06:45:00	54
0217-0038	2017-03-19 07:00:00	66
0217-0038	2017-03-19 07:15:00	17
0217-0038	2017-03-19 07:30:00	187
0217-0038	2017-03-19 07:45:00	238
0217-0038	2017-03-19 08:00:00	0
0217-0038	2017-03-19 08:15:00	0
0217-0038	2017-03-19 08:30:00	0
0217-0038	2017-03-19 08:45:00	90
0217-0038	2017-03-19 09:00:00	131
0217-0038	2017-03-19 09:15:00	475
0217-0038	2017-03-19 09:30:00	70
0217-0038	2017-03-19 09:45:00	1088
0217-0038	2017-03-19 10:00:00	884
0217-0038	2017-03-19 10:15:00	643
0217-0038	2017-03-19 10:30:00	1275
0217-0038	2017-03-19 10:45:00	684
0217-0038	2017-03-19 11:00:00	801
0217-0038	2017-03-19 11:15:00	63
0217-0038	2017-03-19 11:30:00	491
0217-0038	2017-03-19 11:45:00	379
0217-0038	2017-03-19 12:00:00	299
0217-0038	2017-03-19 12:15:00	450
0217-0038	2017-03-19 12:30:00	314
0217-0038	2017-03-19 12:45:00	253
0217-0038	2017-03-19 13:00:00	34
0217-0038	2017-03-19 13:15:00	17
0217-0038	2017-03-19 13:30:00	130
0217-0038	2017-03-19 13:45:00	39
0217-0038	2017-03-19 14:00:00	0
0217-0038	2017-03-19 14:15:00	0
0217-0038	2017-03-19 14:30:00	60
0217-0038	2017-03-19 14:45:00	36
0217-0038	2017-03-19 15:00:00	0
0217-0038	2017-03-19 15:15:00	173
0217-0038	2017-03-19 15:30:00	228
0217-0038	2017-03-19 15:45:00	10
0217-0038	2017-03-19 16:00:00	30
0217-0038	2017-03-19 16:15:00	0
0217-0038	2017-03-19 16:30:00	0
0217-0038	2017-03-19 16:45:00	0
0217-0038	2017-03-19 17:00:00	0
0217-0038	2017-03-19 17:15:00	0
0217-0038	2017-03-19 17:30:00	0
0217-0038	2017-03-19 17:45:00	0
0217-0038	2017-03-19 18:00:00	0
0217-0038	2017-03-19 18:15:00	0
0217-0038	2017-03-19 18:30:00	10
0217-0038	2017-03-19 18:45:00	231
0217-0038	2017-03-19 19:00:00	435
0217-0038	2017-03-19 19:15:00	699
0217-0038	2017-03-19 19:30:00	443
0217-0038	2017-03-19 19:45:00	216
0217-0038	2017-03-19 20:00:00	152
0217-0038	2017-03-19 20:15:00	155
0217-0038	2017-03-19 20:30:00	233
0217-0038	2017-03-19 20:45:00	315
0217-0038	2017-03-19 21:00:00	150
0217-0038	2017-03-19 21:15:00	209
0217-0038	2017-03-19 21:30:00	121
0217-0038	2017-03-19 21:45:00	39
0217-0038	2017-03-19 22:00:00	0
0217-0038	2017-03-19 22:15:00	10
0217-0038	2017-03-19 22:30:00	0
0217-0038	2017-03-19 22:45:00	0
0217-0038	2017-03-19 23:00:00	19
0217-0038	2017-03-19 23:15:00	10
0217-0038	2017-03-19 23:30:00	60
0217-0038	2017-03-19 23:45:00	0
0217-0038	2017-03-20 00:00:00	0
0217-0038	2017-03-20 00:15:00	0
0217-0038	2017-03-20 00:30:00	0
0217-0038	2017-03-20 00:45:00	0
0217-0038	2017-03-20 01:00:00	0
0217-0038	2017-03-20 01:15:00	0
0217-0038	2017-03-20 01:30:00	0
0217-0038	2017-03-20 01:45:00	123
0217-0038	2017-03-20 02:00:00	21
0217-0038	2017-03-20 02:15:00	0
0217-0038	2017-03-20 02:30:00	0
0217-0038	2017-03-20 02:45:00	0
0217-0038	2017-03-20 03:00:00	0
0217-0038	2017-03-20 03:15:00	0
0217-0038	2017-03-20 03:30:00	0
0217-0038	2017-03-20 03:45:00	0
0217-0038	2017-03-20 04:00:00	0
0217-0038	2017-03-20 04:15:00	0
0217-0038	2017-03-20 04:30:00	0
0217-0038	2017-03-20 04:45:00	0
0217-0038	2017-03-20 05:00:00	106
0217-0038	2017-03-20 05:15:00	67
0217-0038	2017-03-20 05:30:00	8
0217-0038	2017-03-20 05:45:00	0
0217-0038	2017-03-20 06:00:00	9
0217-0038	2017-03-20 06:15:00	157
0217-0038	2017-03-20 06:30:00	252
0217-0038	2017-03-20 06:45:00	0
0217-0038	2017-03-20 07:00:00	234
0217-0038	2017-03-20 07:15:00	62
0217-0038	2017-03-20 07:30:00	352
0217-0038	2017-03-20 07:45:00	666
0217-0038	2017-03-20 08:00:00	0
0217-0038	2017-03-20 08:15:00	0
0217-0038	2017-03-20 08:30:00	0
0217-0038	2017-03-20 08:45:00	0
0217-0038	2017-03-20 09:00:00	0
0217-0038	2017-03-20 09:15:00	0
0217-0038	2017-03-20 09:30:00	25
0217-0038	2017-03-20 09:45:00	37
0217-0038	2017-03-20 10:00:00	231
0217-0038	2017-03-20 10:15:00	147
0217-0038	2017-03-20 10:30:00	16
0217-0038	2017-03-20 10:45:00	43
0217-0038	2017-03-20 11:00:00	114
0217-0038	2017-03-20 11:15:00	0
0217-0038	2017-03-20 11:30:00	73
0217-0038	2017-03-20 11:45:00	1192
0217-0038	2017-03-20 12:00:00	530
0217-0038	2017-03-20 12:15:00	28
0217-0038	2017-03-20 12:30:00	412
0217-0038	2017-03-20 12:45:00	1053
0217-0038	2017-03-20 13:00:00	732
0217-0038	2017-03-20 13:15:00	39
0217-0038	2017-03-20 13:30:00	35
0217-0038	2017-03-20 13:45:00	7
0217-0038	2017-03-20 14:00:00	32
0217-0038	2017-03-20 14:15:00	64
0217-0038	2017-03-20 14:30:00	8
0217-0038	2017-03-20 14:45:00	190
0217-0038	2017-03-20 15:00:00	39
0217-0038	2017-03-20 15:15:00	6
0217-0038	2017-03-20 15:30:00	0
0217-0038	2017-03-20 15:45:00	0
0217-0038	2017-03-20 16:00:00	0
0217-0038	2017-03-20 16:15:00	0
0217-0038	2017-03-20 16:30:00	89
0217-0038	2017-03-20 16:45:00	0
0217-0038	2017-03-20 17:00:00	59
0217-0038	2017-03-20 17:15:00	311
0217-0038	2017-03-20 17:30:00	1102
0217-0038	2017-03-20 17:45:00	566
0217-0038	2017-03-20 18:00:00	274
0217-0038	2017-03-20 18:15:00	164
0217-0038	2017-03-20 18:30:00	246
0217-0038	2017-03-20 18:45:00	405
0217-0038	2017-03-20 19:00:00	568
0217-0038	2017-03-20 19:15:00	912
0217-0038	2017-03-20 19:30:00	328
0217-0038	2017-03-20 19:45:00	324
0217-0038	2017-03-20 20:00:00	277
0217-0038	2017-03-20 20:15:00	432
0217-0038	2017-03-20 20:30:00	542
0217-0038	2017-03-20 20:45:00	1282
0217-0038	2017-03-20 21:00:00	13
0217-0038	2017-03-20 21:15:00	0
0217-0038	2017-03-20 21:30:00	0
0217-0038	2017-03-20 21:45:00	0
0217-0038	2017-03-20 22:00:00	0
0217-0038	2017-03-20 22:15:00	0
0217-0038	2017-03-20 22:30:00	0
0217-0038	2017-03-20 22:45:00	0
0217-0038	2017-03-20 23:00:00	160
0217-0038	2017-03-20 23:15:00	0
0217-0038	2017-03-20 23:30:00	0
0217-0038	2017-03-20 23:45:00	0
0217-0038	2017-03-21 00:00:00	0
0217-0038	2017-03-21 00:15:00	0
0217-0038	2017-03-21 00:30:00	0
0217-0038	2017-03-21 00:45:00	0
0217-0038	2017-03-21 01:00:00	0
0217-0038	2017-03-21 01:15:00	67
0217-0038	2017-03-21 01:30:00	0
0217-0038	2017-03-21 01:45:00	0
0217-0038	2017-03-21 02:00:00	0
0217-0038	2017-03-21 02:15:00	0
0217-0038	2017-03-21 02:30:00	15
0217-0038	2017-03-21 02:45:00	17
0217-0038	2017-03-21 03:00:00	0
0217-0038	2017-03-21 03:15:00	0
0217-0038	2017-03-21 03:30:00	0
0217-0038	2017-03-21 03:45:00	0
0217-0038	2017-03-21 04:00:00	0
0217-0038	2017-03-21 04:15:00	0
0217-0038	2017-03-21 04:30:00	0
0217-0038	2017-03-21 04:45:00	0
0217-0038	2017-03-21 05:00:00	0
0217-0038	2017-03-21 05:15:00	0
0217-0038	2017-03-21 05:30:00	108
0217-0038	2017-03-21 05:45:00	0
0217-0038	2017-03-21 06:00:00	0
0217-0038	2017-03-21 06:15:00	0
0217-0038	2017-03-21 06:30:00	44
0217-0038	2017-03-21 06:45:00	0
0217-0038	2017-03-21 07:00:00	64
0217-0038	2017-03-21 07:15:00	341
0217-0038	2017-03-21 07:30:00	900
0217-0038	2017-03-21 07:45:00	295
0217-0038	2017-03-21 08:00:00	0
0217-0038	2017-03-21 08:15:00	0
0217-0038	2017-03-21 08:30:00	0
0217-0038	2017-03-21 08:45:00	0
0217-0038	2017-03-21 09:00:00	0
0217-0038	2017-03-21 09:15:00	0
0217-0038	2017-03-21 09:30:00	0
0217-0038	2017-03-21 09:45:00	0
0217-0038	2017-03-21 10:00:00	0
0217-0038	2017-03-21 10:15:00	0
0217-0038	2017-03-21 10:30:00	0
0217-0038	2017-03-21 10:45:00	0
0217-0038	2017-03-21 11:00:00	0
0217-0038	2017-03-21 11:15:00	0
0217-0038	2017-03-21 11:30:00	0
0217-0038	2017-03-21 11:45:00	0
0217-0038	2017-03-21 12:00:00	0
0217-0038	2017-03-21 12:15:00	0
0217-0038	2017-03-21 12:30:00	0
0217-0038	2017-03-21 12:45:00	0
0217-0038	2017-03-21 13:00:00	0
0217-0038	2017-03-21 13:15:00	0
0217-0038	2017-03-21 13:30:00	0
0217-0038	2017-03-21 13:45:00	0
0217-0038	2017-03-21 14:00:00	0
0217-0038	2017-03-21 14:15:00	0
0217-0038	2017-03-21 14:30:00	0
0217-0038	2017-03-21 14:45:00	0
0217-0038	2017-03-21 15:00:00	0
0217-0038	2017-03-21 15:15:00	0
0217-0038	2017-03-21 15:30:00	0
0217-0038	2017-03-21 15:45:00	0
0217-0038	2017-03-21 16:00:00	0
0217-0038	2017-03-21 16:15:00	0
0217-0038	2017-03-21 16:30:00	0
0217-0038	2017-03-21 16:45:00	0
0217-0038	2017-03-21 17:00:00	0
0217-0038	2017-03-21 17:15:00	0
0217-0038	2017-03-21 17:30:00	0
0217-0038	2017-03-21 17:45:00	0
0217-0038	2017-03-21 18:00:00	0
0217-0038	2017-03-21 18:15:00	0
0217-0038	2017-03-21 18:30:00	0
0217-0038	2017-03-21 18:45:00	0
0217-0038	2017-03-21 19:00:00	0
0217-0038	2017-03-21 19:15:00	0
0217-0038	2017-03-21 19:30:00	0
0217-0038	2017-03-21 19:45:00	0
0217-0038	2017-03-21 20:00:00	0
0217-0038	2017-03-21 20:15:00	0
0217-0038	2017-03-21 20:30:00	0
0217-0038	2017-03-21 20:45:00	0
0217-0038	2017-03-21 21:00:00	0
0217-0038	2017-03-21 21:15:00	0
0217-0038	2017-03-21 21:30:00	0
0217-0038	2017-03-21 21:45:00	0
0217-0038	2017-03-21 22:00:00	0
0217-0038	2017-03-21 22:15:00	0
0217-0038	2017-03-21 22:30:00	0
0217-0038	2017-03-21 22:45:00	0
0217-0038	2017-03-21 23:00:00	0
0217-0038	2017-03-21 23:15:00	0
0217-0038	2017-03-21 23:30:00	0
0217-0038	2017-03-21 23:45:00	0
