## Supplementary Data 2 for "Digital phenotyping by consumer wearables identifies sleep-associated markers of cardiovascular disease risk and biological aging": ActivityTable_0217-0039-NHC.tsv

0217-0039	2017-12-13 00:00:00	0
0217-0039	2017-12-13 00:15:00	0
0217-0039	2017-12-13 00:30:00	0
0217-0039	2017-12-13 00:45:00	0
0217-0039	2017-12-13 01:00:00	0
0217-0039	2017-12-13 01:15:00	0
0217-0039	2017-12-13 01:30:00	0
0217-0039	2017-12-13 01:45:00	0
0217-0039	2017-12-13 02:00:00	0
0217-0039	2017-12-13 02:15:00	0
0217-0039	2017-12-13 02:30:00	0
0217-0039	2017-12-13 02:45:00	0
0217-0039	2017-12-13 03:00:00	0
0217-0039	2017-12-13 03:15:00	0
0217-0039	2017-12-13 03:30:00	0
0217-0039	2017-12-13 03:45:00	0
0217-0039	2017-12-13 04:00:00	0
0217-0039	2017-12-13 04:15:00	0
0217-0039	2017-12-13 04:30:00	0
0217-0039	2017-12-13 04:45:00	0
0217-0039	2017-12-13 05:00:00	0
0217-0039	2017-12-13 05:15:00	0
0217-0039	2017-12-13 05:30:00	0
0217-0039	2017-12-13 05:45:00	0
0217-0039	2017-12-13 06:00:00	0
0217-0039	2017-12-13 06:15:00	0
0217-0039	2017-12-13 06:30:00	0
0217-0039	2017-12-13 06:45:00	0
0217-0039	2017-12-13 07:00:00	0
0217-0039	2017-12-13 07:15:00	0
0217-0039	2017-12-13 07:30:00	0
0217-0039	2017-12-13 07:45:00	0
0217-0039	2017-12-13 08:00:00	0
0217-0039	2017-12-13 08:15:00	0
0217-0039	2017-12-13 08:30:00	0
0217-0039	2017-12-13 08:45:00	0
0217-0039	2017-12-13 09:00:00	0
0217-0039	2017-12-13 09:15:00	0
0217-0039	2017-12-13 09:30:00	0
0217-0039	2017-12-13 09:45:00	0
0217-0039	2017-12-13 10:00:00	0
0217-0039	2017-12-13 10:15:00	0
0217-0039	2017-12-13 10:30:00	0
0217-0039	2017-12-13 10:45:00	0
0217-0039	2017-12-13 11:00:00	0
0217-0039	2017-12-13 11:15:00	0
0217-0039	2017-12-13 11:30:00	5
0217-0039	2017-12-13 11:45:00	0
0217-0039	2017-12-13 12:00:00	0
0217-0039	2017-12-13 12:15:00	74
0217-0039	2017-12-13 12:30:00	22
0217-0039	2017-12-13 12:45:00	912
0217-0039	2017-12-13 13:00:00	1011
0217-0039	2017-12-13 13:15:00	1052
0217-0039	2017-12-13 13:30:00	943
0217-0039	2017-12-13 13:45:00	1322
0217-0039	2017-12-13 14:00:00	179
0217-0039	2017-12-13 14:15:00	4
0217-0039	2017-12-13 14:30:00	197
0217-0039	2017-12-13 14:45:00	31
0217-0039	2017-12-13 15:00:00	551
0217-0039	2017-12-13 15:15:00	882
0217-0039	2017-12-13 15:30:00	520
0217-0039	2017-12-13 15:45:00	290
0217-0039	2017-12-13 16:00:00	18
0217-0039	2017-12-13 16:15:00	717
0217-0039	2017-12-13 16:30:00	429
0217-0039	2017-12-13 16:45:00	186
0217-0039	2017-12-13 17:00:00	208
0217-0039	2017-12-13 17:15:00	55
0217-0039	2017-12-13 17:30:00	62
0217-0039	2017-12-13 17:45:00	32
0217-0039	2017-12-13 18:00:00	512
0217-0039	2017-12-13 18:15:00	0
0217-0039	2017-12-13 18:30:00	38
0217-0039	2017-12-13 18:45:00	236
0217-0039	2017-12-13 19:00:00	590
0217-0039	2017-12-13 19:15:00	0
0217-0039	2017-12-13 19:30:00	25
0217-0039	2017-12-13 19:45:00	37
0217-0039	2017-12-13 20:00:00	11
0217-0039	2017-12-13 20:15:00	0
0217-0039	2017-12-13 20:30:00	63
0217-0039	2017-12-13 20:45:00	7
0217-0039	2017-12-13 21:00:00	110
0217-0039	2017-12-13 21:15:00	0
0217-0039	2017-12-13 21:30:00	0
0217-0039	2017-12-13 21:45:00	0
0217-0039	2017-12-13 22:00:00	0
0217-0039	2017-12-13 22:15:00	7
0217-0039	2017-12-13 22:30:00	124
0217-0039	2017-12-13 22:45:00	0
0217-0039	2017-12-13 23:00:00	47
0217-0039	2017-12-13 23:15:00	0
0217-0039	2017-12-13 23:30:00	0
0217-0039	2017-12-13 23:45:00	0
0217-0039	2017-12-14 00:00:00	0
0217-0039	2017-12-14 00:15:00	0
0217-0039	2017-12-14 00:30:00	0
0217-0039	2017-12-14 00:45:00	0
0217-0039	2017-12-14 01:00:00	0
0217-0039	2017-12-14 01:15:00	0
0217-0039	2017-12-14 01:30:00	0
0217-0039	2017-12-14 01:45:00	0
0217-0039	2017-12-14 02:00:00	0
0217-0039	2017-12-14 02:15:00	0
0217-0039	2017-12-14 02:30:00	0
0217-0039	2017-12-14 02:45:00	0
0217-0039	2017-12-14 03:00:00	0
0217-0039	2017-12-14 03:15:00	0
0217-0039	2017-12-14 03:30:00	0
0217-0039	2017-12-14 03:45:00	0
0217-0039	2017-12-14 04:00:00	0
0217-0039	2017-12-14 04:15:00	0
0217-0039	2017-12-14 04:30:00	0
0217-0039	2017-12-14 04:45:00	0
0217-0039	2017-12-14 05:00:00	0
0217-0039	2017-12-14 05:15:00	0
0217-0039	2017-12-14 05:30:00	0
0217-0039	2017-12-14 05:45:00	0
0217-0039	2017-12-14 06:00:00	70
0217-0039	2017-12-14 06:15:00	0
0217-0039	2017-12-14 06:30:00	0
0217-0039	2017-12-14 06:45:00	114
0217-0039	2017-12-14 07:00:00	53
0217-0039	2017-12-14 07:15:00	37
0217-0039	2017-12-14 07:30:00	416
0217-0039	2017-12-14 07:45:00	705
0217-0039	2017-12-14 08:00:00	379
0217-0039	2017-12-14 08:15:00	544
0217-0039	2017-12-14 08:30:00	370
0217-0039	2017-12-14 08:45:00	177
0217-0039	2017-12-14 09:00:00	267
0217-0039	2017-12-14 09:15:00	599
0217-0039	2017-12-14 09:30:00	516
0217-0039	2017-12-14 09:45:00	274
0217-0039	2017-12-14 10:00:00	425
0217-0039	2017-12-14 10:15:00	233
0217-0039	2017-12-14 10:30:00	144
0217-0039	2017-12-14 10:45:00	325
0217-0039	2017-12-14 11:00:00	271
0217-0039	2017-12-14 11:15:00	236
0217-0039	2017-12-14 11:30:00	331
0217-0039	2017-12-14 11:45:00	584
0217-0039	2017-12-14 12:00:00	88
0217-0039	2017-12-14 12:15:00	93
0217-0039	2017-12-14 12:30:00	283
0217-0039	2017-12-14 12:45:00	150
0217-0039	2017-12-14 13:00:00	547
0217-0039	2017-12-14 13:15:00	427
0217-0039	2017-12-14 13:30:00	92
0217-0039	2017-12-14 13:45:00	319
0217-0039	2017-12-14 14:00:00	312
0217-0039	2017-12-14 14:15:00	276
0217-0039	2017-12-14 14:30:00	241
0217-0039	2017-12-14 14:45:00	284
0217-0039	2017-12-14 15:00:00	149
0217-0039	2017-12-14 15:15:00	34
0217-0039	2017-12-14 15:30:00	189
0217-0039	2017-12-14 15:45:00	301
0217-0039	2017-12-14 16:00:00	244
0217-0039	2017-12-14 16:15:00	84
0217-0039	2017-12-14 16:30:00	12
0217-0039	2017-12-14 16:45:00	562
0217-0039	2017-12-14 17:00:00	406
0217-0039	2017-12-14 17:15:00	345
0217-0039	2017-12-14 17:30:00	345
0217-0039	2017-12-14 17:45:00	708
0217-0039	2017-12-14 18:00:00	990
0217-0039	2017-12-14 18:15:00	72
0217-0039	2017-12-14 18:30:00	23
0217-0039	2017-12-14 18:45:00	100
0217-0039	2017-12-14 19:00:00	127
0217-0039	2017-12-14 19:15:00	1103
0217-0039	2017-12-14 19:30:00	681
0217-0039	2017-12-14 19:45:00	1096
0217-0039	2017-12-14 20:00:00	840
0217-0039	2017-12-14 20:15:00	0
0217-0039	2017-12-14 20:30:00	125
0217-0039	2017-12-14 20:45:00	41
0217-0039	2017-12-14 21:00:00	22
0217-0039	2017-12-14 21:15:00	64
0217-0039	2017-12-14 21:30:00	27
0217-0039	2017-12-14 21:45:00	80
0217-0039	2017-12-14 22:00:00	98
0217-0039	2017-12-14 22:15:00	0
0217-0039	2017-12-14 22:30:00	0
0217-0039	2017-12-14 22:45:00	0
0217-0039	2017-12-14 23:00:00	0
0217-0039	2017-12-14 23:15:00	5
0217-0039	2017-12-14 23:30:00	0
0217-0039	2017-12-14 23:45:00	87
0217-0039	2017-12-15 00:00:00	15
0217-0039	2017-12-15 00:15:00	31
0217-0039	2017-12-15 00:30:00	7
0217-0039	2017-12-15 00:45:00	11
0217-0039	2017-12-15 01:00:00	0
0217-0039	2017-12-15 01:15:00	0
0217-0039	2017-12-15 01:30:00	0
0217-0039	2017-12-15 01:45:00	0
0217-0039	2017-12-15 02:00:00	0
0217-0039	2017-12-15 02:15:00	0
0217-0039	2017-12-15 02:30:00	0
0217-0039	2017-12-15 02:45:00	0
0217-0039	2017-12-15 03:00:00	0
0217-0039	2017-12-15 03:15:00	0
0217-0039	2017-12-15 03:30:00	7
0217-0039	2017-12-15 03:45:00	0
0217-0039	2017-12-15 04:00:00	0
0217-0039	2017-12-15 04:15:00	0
0217-0039	2017-12-15 04:30:00	0
0217-0039	2017-12-15 04:45:00	46
0217-0039	2017-12-15 05:00:00	0
0217-0039	2017-12-15 05:15:00	0
0217-0039	2017-12-15 05:30:00	0
0217-0039	2017-12-15 05:45:00	0
0217-0039	2017-12-15 06:00:00	0
0217-0039	2017-12-15 06:15:00	0
0217-0039	2017-12-15 06:30:00	4
0217-0039	2017-12-15 06:45:00	118
0217-0039	2017-12-15 07:00:00	44
0217-0039	2017-12-15 07:15:00	0
0217-0039	2017-12-15 07:30:00	204
0217-0039	2017-12-15 07:45:00	510
0217-0039	2017-12-15 08:00:00	386
0217-0039	2017-12-15 08:15:00	1038
0217-0039	2017-12-15 08:30:00	198
0217-0039	2017-12-15 08:45:00	331
0217-0039	2017-12-15 09:00:00	261
0217-0039	2017-12-15 09:15:00	465
0217-0039	2017-12-15 09:30:00	28
0217-0039	2017-12-15 09:45:00	282
0217-0039	2017-12-15 10:00:00	65
0217-0039	2017-12-15 10:15:00	18
0217-0039	2017-12-15 10:30:00	276
0217-0039	2017-12-15 10:45:00	374
0217-0039	2017-12-15 11:00:00	140
0217-0039	2017-12-15 11:15:00	346
0217-0039	2017-12-15 11:30:00	414
0217-0039	2017-12-15 11:45:00	816
0217-0039	2017-12-15 12:00:00	160
0217-0039	2017-12-15 12:15:00	236
0217-0039	2017-12-15 12:30:00	28
0217-0039	2017-12-15 12:45:00	359
0217-0039	2017-12-15 13:00:00	206
0217-0039	2017-12-15 13:15:00	283
0217-0039	2017-12-15 13:30:00	344
0217-0039	2017-12-15 13:45:00	302
0217-0039	2017-12-15 14:00:00	238
0217-0039	2017-12-15 14:15:00	0
0217-0039	2017-12-15 14:30:00	285
0217-0039	2017-12-15 14:45:00	0
0217-0039	2017-12-15 15:00:00	332
0217-0039	2017-12-15 15:15:00	547
0217-0039	2017-12-15 15:30:00	582
0217-0039	2017-12-15 15:45:00	429
0217-0039	2017-12-15 16:00:00	122
0217-0039	2017-12-15 16:15:00	543
0217-0039	2017-12-15 16:30:00	240
0217-0039	2017-12-15 16:45:00	58
0217-0039	2017-12-15 17:00:00	286
0217-0039	2017-12-15 17:15:00	441
0217-0039	2017-12-15 17:30:00	301
0217-0039	2017-12-15 17:45:00	359
0217-0039	2017-12-15 18:00:00	661
0217-0039	2017-12-15 18:15:00	612
0217-0039	2017-12-15 18:30:00	64
0217-0039	2017-12-15 18:45:00	40
0217-0039	2017-12-15 19:00:00	25
0217-0039	2017-12-15 19:15:00	69
0217-0039	2017-12-15 19:30:00	1063
0217-0039	2017-12-15 19:45:00	1130
0217-0039	2017-12-15 20:00:00	1268
0217-0039	2017-12-15 20:15:00	673
0217-0039	2017-12-15 20:30:00	1086
0217-0039	2017-12-15 20:45:00	0
0217-0039	2017-12-15 21:00:00	0
0217-0039	2017-12-15 21:15:00	0
0217-0039	2017-12-15 21:30:00	16
0217-0039	2017-12-15 21:45:00	44
0217-0039	2017-12-15 22:00:00	12
0217-0039	2017-12-15 22:15:00	27
0217-0039	2017-12-15 22:30:00	7
0217-0039	2017-12-15 22:45:00	123
0217-0039	2017-12-15 23:00:00	28
0217-0039	2017-12-15 23:15:00	69
0217-0039	2017-12-15 23:30:00	0
0217-0039	2017-12-15 23:45:00	0
0217-0039	2017-12-16 00:00:00	0
0217-0039	2017-12-16 00:15:00	0
0217-0039	2017-12-16 00:30:00	0
0217-0039	2017-12-16 00:45:00	46
0217-0039	2017-12-16 01:00:00	24
0217-0039	2017-12-16 01:15:00	5
0217-0039	2017-12-16 01:30:00	0
0217-0039	2017-12-16 01:45:00	0
0217-0039	2017-12-16 02:00:00	8
0217-0039	2017-12-16 02:15:00	0
0217-0039	2017-12-16 02:30:00	0
0217-0039	2017-12-16 02:45:00	0
0217-0039	2017-12-16 03:00:00	0
0217-0039	2017-12-16 03:15:00	0
0217-0039	2017-12-16 03:30:00	0
0217-0039	2017-12-16 03:45:00	0
0217-0039	2017-12-16 04:00:00	0
0217-0039	2017-12-16 04:15:00	0
0217-0039	2017-12-16 04:30:00	0
0217-0039	2017-12-16 04:45:00	0
0217-0039	2017-12-16 05:00:00	0
0217-0039	2017-12-16 05:15:00	0
0217-0039	2017-12-16 05:30:00	0
0217-0039	2017-12-16 05:45:00	0
0217-0039	2017-12-16 06:00:00	0
0217-0039	2017-12-16 06:15:00	69
0217-0039	2017-12-16 06:30:00	0
0217-0039	2017-12-16 06:45:00	0
0217-0039	2017-12-16 07:00:00	185
0217-0039	2017-12-16 07:15:00	643
0217-0039	2017-12-16 07:30:00	611
0217-0039	2017-12-16 07:45:00	380
0217-0039	2017-12-16 08:00:00	164
0217-0039	2017-12-16 08:15:00	441
0217-0039	2017-12-16 08:30:00	113
0217-0039	2017-12-16 08:45:00	438
0217-0039	2017-12-16 09:00:00	186
0217-0039	2017-12-16 09:15:00	220
0217-0039	2017-12-16 09:30:00	242
0217-0039	2017-12-16 09:45:00	433
0217-0039	2017-12-16 10:00:00	450
0217-0039	2017-12-16 10:15:00	135
0217-0039	2017-12-16 10:30:00	387
0217-0039	2017-12-16 10:45:00	241
0217-0039	2017-12-16 11:00:00	395
0217-0039	2017-12-16 11:15:00	373
0217-0039	2017-12-16 11:30:00	170
0217-0039	2017-12-16 11:45:00	282
0217-0039	2017-12-16 12:00:00	501
0217-0039	2017-12-16 12:15:00	354
0217-0039	2017-12-16 12:30:00	4
0217-0039	2017-12-16 12:45:00	113
0217-0039	2017-12-16 13:00:00	0
0217-0039	2017-12-16 13:15:00	450
0217-0039	2017-12-16 13:30:00	74
0217-0039	2017-12-16 13:45:00	270
0217-0039	2017-12-16 14:00:00	373
0217-0039	2017-12-16 14:15:00	220
0217-0039	2017-12-16 14:30:00	410
0217-0039	2017-12-16 14:45:00	75
0217-0039	2017-12-16 15:00:00	361
0217-0039	2017-12-16 15:15:00	435
0217-0039	2017-12-16 15:30:00	132
0217-0039	2017-12-16 15:45:00	276
0217-0039	2017-12-16 16:00:00	347
0217-0039	2017-12-16 16:15:00	7
0217-0039	2017-12-16 16:30:00	594
0217-0039	2017-12-16 16:45:00	200
0217-0039	2017-12-16 17:00:00	602
0217-0039	2017-12-16 17:15:00	97
0217-0039	2017-12-16 17:30:00	170
0217-0039	2017-12-16 17:45:00	218
0217-0039	2017-12-16 18:00:00	423
0217-0039	2017-12-16 18:15:00	253
0217-0039	2017-12-16 18:30:00	588
0217-0039	2017-12-16 18:45:00	463
0217-0039	2017-12-16 19:00:00	6
0217-0039	2017-12-16 19:15:00	58
0217-0039	2017-12-16 19:30:00	30
0217-0039	2017-12-16 19:45:00	988
0217-0039	2017-12-16 20:00:00	597
0217-0039	2017-12-16 20:15:00	118
0217-0039	2017-12-16 20:30:00	1169
0217-0039	2017-12-16 20:45:00	438
0217-0039	2017-12-16 21:00:00	818
0217-0039	2017-12-16 21:15:00	530
0217-0039	2017-12-16 21:30:00	549
0217-0039	2017-12-16 21:45:00	0
0217-0039	2017-12-16 22:00:00	250
0217-0039	2017-12-16 22:15:00	404
0217-0039	2017-12-16 22:30:00	0
0217-0039	2017-12-16 22:45:00	0
0217-0039	2017-12-16 23:00:00	16
0217-0039	2017-12-16 23:15:00	41
0217-0039	2017-12-16 23:30:00	23
0217-0039	2017-12-16 23:45:00	72
0217-0039	2017-12-17 00:00:00	96
0217-0039	2017-12-17 00:15:00	0
0217-0039	2017-12-17 00:30:00	0
0217-0039	2017-12-17 00:45:00	0
0217-0039	2017-12-17 01:00:00	0
0217-0039	2017-12-17 01:15:00	0
0217-0039	2017-12-17 01:30:00	0
0217-0039	2017-12-17 01:45:00	54
0217-0039	2017-12-17 02:00:00	0
0217-0039	2017-12-17 02:15:00	17
0217-0039	2017-12-17 02:30:00	0
0217-0039	2017-12-17 02:45:00	13
0217-0039	2017-12-17 03:00:00	0
0217-0039	2017-12-17 03:15:00	0
0217-0039	2017-12-17 03:30:00	0
0217-0039	2017-12-17 03:45:00	24
0217-0039	2017-12-17 04:00:00	0
0217-0039	2017-12-17 04:15:00	0
0217-0039	2017-12-17 04:30:00	0
0217-0039	2017-12-17 04:45:00	7
0217-0039	2017-12-17 05:00:00	0
0217-0039	2017-12-17 05:15:00	12
0217-0039	2017-12-17 05:30:00	0
0217-0039	2017-12-17 05:45:00	0
0217-0039	2017-12-17 06:00:00	0
0217-0039	2017-12-17 06:15:00	0
0217-0039	2017-12-17 06:30:00	0
0217-0039	2017-12-17 06:45:00	0
0217-0039	2017-12-17 07:00:00	56
0217-0039	2017-12-17 07:15:00	65
0217-0039	2017-12-17 07:30:00	42
0217-0039	2017-12-17 07:45:00	0
0217-0039	2017-12-17 08:00:00	0
0217-0039	2017-12-17 08:15:00	155
0217-0039	2017-12-17 08:30:00	305
0217-0039	2017-12-17 08:45:00	8
0217-0039	2017-12-17 09:00:00	134
0217-0039	2017-12-17 09:15:00	386
0217-0039	2017-12-17 09:30:00	55
0217-0039	2017-12-17 09:45:00	7
0217-0039	2017-12-17 10:00:00	0
0217-0039	2017-12-17 10:15:00	0
0217-0039	2017-12-17 10:30:00	0
0217-0039	2017-12-17 10:45:00	65
0217-0039	2017-12-17 11:00:00	188
0217-0039	2017-12-17 11:15:00	0
0217-0039	2017-12-17 11:30:00	98
0217-0039	2017-12-17 11:45:00	43
0217-0039	2017-12-17 12:00:00	135
0217-0039	2017-12-17 12:15:00	204
0217-0039	2017-12-17 12:30:00	0
0217-0039	2017-12-17 12:45:00	101
0217-0039	2017-12-17 13:00:00	0
0217-0039	2017-12-17 13:15:00	41
0217-0039	2017-12-17 13:30:00	73
0217-0039	2017-12-17 13:45:00	504
0217-0039	2017-12-17 14:00:00	913
0217-0039	2017-12-17 14:15:00	182
0217-0039	2017-12-17 14:30:00	103
0217-0039	2017-12-17 14:45:00	45
0217-0039	2017-12-17 15:00:00	18
0217-0039	2017-12-17 15:15:00	59
0217-0039	2017-12-17 15:30:00	0
0217-0039	2017-12-17 15:45:00	0
0217-0039	2017-12-17 16:00:00	0
0217-0039	2017-12-17 16:15:00	0
0217-0039	2017-12-17 16:30:00	0
0217-0039	2017-12-17 16:45:00	17
0217-0039	2017-12-17 17:00:00	0
0217-0039	2017-12-17 17:15:00	0
0217-0039	2017-12-17 17:30:00	0
0217-0039	2017-12-17 17:45:00	0
0217-0039	2017-12-17 18:00:00	0
0217-0039	2017-12-17 18:15:00	0
0217-0039	2017-12-17 18:30:00	15
0217-0039	2017-12-17 18:45:00	121
0217-0039	2017-12-17 19:00:00	18
0217-0039	2017-12-17 19:15:00	79
0217-0039	2017-12-17 19:30:00	356
0217-0039	2017-12-17 19:45:00	0
0217-0039	2017-12-17 20:00:00	0
0217-0039	2017-12-17 20:15:00	15
0217-0039	2017-12-17 20:30:00	127
0217-0039	2017-12-17 20:45:00	0
0217-0039	2017-12-17 21:00:00	7
0217-0039	2017-12-17 21:15:00	14
0217-0039	2017-12-17 21:30:00	6
0217-0039	2017-12-17 21:45:00	68
0217-0039	2017-12-17 22:00:00	70
0217-0039	2017-12-17 22:15:00	0
0217-0039	2017-12-17 22:30:00	49
0217-0039	2017-12-17 22:45:00	196
0217-0039	2017-12-17 23:00:00	95
0217-0039	2017-12-17 23:15:00	21
0217-0039	2017-12-17 23:30:00	14
0217-0039	2017-12-17 23:45:00	0
0217-0039	2017-12-18 00:00:00	0
0217-0039	2017-12-18 00:15:00	0
0217-0039	2017-12-18 00:30:00	0
0217-0039	2017-12-18 00:45:00	0
0217-0039	2017-12-18 01:00:00	0
0217-0039	2017-12-18 01:15:00	0
0217-0039	2017-12-18 01:30:00	0
0217-0039	2017-12-18 01:45:00	0
0217-0039	2017-12-18 02:00:00	0
0217-0039	2017-12-18 02:15:00	0
0217-0039	2017-12-18 02:30:00	0
0217-0039	2017-12-18 02:45:00	0
0217-0039	2017-12-18 03:00:00	0
0217-0039	2017-12-18 03:15:00	0
0217-0039	2017-12-18 03:30:00	0
0217-0039	2017-12-18 03:45:00	0
0217-0039	2017-12-18 04:00:00	0
0217-0039	2017-12-18 04:15:00	0
0217-0039	2017-12-18 04:30:00	0
0217-0039	2017-12-18 04:45:00	0
0217-0039	2017-12-18 05:00:00	0
0217-0039	2017-12-18 05:15:00	0
0217-0039	2017-12-18 05:30:00	0
0217-0039	2017-12-18 05:45:00	0
0217-0039	2017-12-18 06:00:00	0
0217-0039	2017-12-18 06:15:00	0
0217-0039	2017-12-18 06:30:00	0
0217-0039	2017-12-18 06:45:00	0
0217-0039	2017-12-18 07:00:00	0
0217-0039	2017-12-18 07:15:00	0
0217-0039	2017-12-18 07:30:00	0
0217-0039	2017-12-18 07:45:00	0
0217-0039	2017-12-18 08:00:00	0
0217-0039	2017-12-18 08:15:00	0
0217-0039	2017-12-18 08:30:00	0
0217-0039	2017-12-18 08:45:00	0
0217-0039	2017-12-18 09:00:00	0
0217-0039	2017-12-18 09:15:00	0
0217-0039	2017-12-18 09:30:00	0
0217-0039	2017-12-18 09:45:00	0
0217-0039	2017-12-18 10:00:00	0
0217-0039	2017-12-18 10:15:00	0
0217-0039	2017-12-18 10:30:00	0
0217-0039	2017-12-18 10:45:00	0
0217-0039	2017-12-18 11:00:00	0
0217-0039	2017-12-18 11:15:00	0
0217-0039	2017-12-18 11:30:00	23
0217-0039	2017-12-18 11:45:00	0
0217-0039	2017-12-18 12:00:00	0
0217-0039	2017-12-18 12:15:00	0
0217-0039	2017-12-18 12:30:00	0
0217-0039	2017-12-18 12:45:00	0
0217-0039	2017-12-18 13:00:00	0
0217-0039	2017-12-18 13:15:00	0
0217-0039	2017-12-18 13:30:00	0
0217-0039	2017-12-18 13:45:00	8
0217-0039	2017-12-18 14:00:00	385
0217-0039	2017-12-18 14:15:00	537
0217-0039	2017-12-18 14:30:00	0
0217-0039	2017-12-18 14:45:00	405
0217-0039	2017-12-18 15:00:00	1072
0217-0039	2017-12-18 15:15:00	63
0217-0039	2017-12-18 15:30:00	0
0217-0039	2017-12-18 15:45:00	0
0217-0039	2017-12-18 16:00:00	0
0217-0039	2017-12-18 16:15:00	0
0217-0039	2017-12-18 16:30:00	0
0217-0039	2017-12-18 16:45:00	0
0217-0039	2017-12-18 17:00:00	0
0217-0039	2017-12-18 17:15:00	0
0217-0039	2017-12-18 17:30:00	0
0217-0039	2017-12-18 17:45:00	0
0217-0039	2017-12-18 18:00:00	0
0217-0039	2017-12-18 18:15:00	0
0217-0039	2017-12-18 18:30:00	0
0217-0039	2017-12-18 18:45:00	0
0217-0039	2017-12-18 19:00:00	0
0217-0039	2017-12-18 19:15:00	0
0217-0039	2017-12-18 19:30:00	0
0217-0039	2017-12-18 19:45:00	0
0217-0039	2017-12-18 20:00:00	0
0217-0039	2017-12-18 20:15:00	0
0217-0039	2017-12-18 20:30:00	0
0217-0039	2017-12-18 20:45:00	0
0217-0039	2017-12-18 21:00:00	0
0217-0039	2017-12-18 21:15:00	0
0217-0039	2017-12-18 21:30:00	0
0217-0039	2017-12-18 21:45:00	0
0217-0039	2017-12-18 22:00:00	0
0217-0039	2017-12-18 22:15:00	0
0217-0039	2017-12-18 22:30:00	0
0217-0039	2017-12-18 22:45:00	0
0217-0039	2017-12-18 23:00:00	0
0217-0039	2017-12-18 23:15:00	0
0217-0039	2017-12-18 23:30:00	0
0217-0039	2017-12-18 23:45:00	0
