## Supplementary Data 2 for "Digital phenotyping by consumer wearables identifies sleep-associated markers of cardiovascular disease risk and biological aging": ActivityTable_0217-0040-NHC.tsv

0217-0040	2017-12-13 00:00:00	0
0217-0040	2017-12-13 00:15:00	0
0217-0040	2017-12-13 00:30:00	0
0217-0040	2017-12-13 00:45:00	0
0217-0040	2017-12-13 01:00:00	0
0217-0040	2017-12-13 01:15:00	0
0217-0040	2017-12-13 01:30:00	0
0217-0040	2017-12-13 01:45:00	0
0217-0040	2017-12-13 02:00:00	0
0217-0040	2017-12-13 02:15:00	0
0217-0040	2017-12-13 02:30:00	0
0217-0040	2017-12-13 02:45:00	0
0217-0040	2017-12-13 03:00:00	0
0217-0040	2017-12-13 03:15:00	0
0217-0040	2017-12-13 03:30:00	0
0217-0040	2017-12-13 03:45:00	0
0217-0040	2017-12-13 04:00:00	0
0217-0040	2017-12-13 04:15:00	0
0217-0040	2017-12-13 04:30:00	0
0217-0040	2017-12-13 04:45:00	0
0217-0040	2017-12-13 05:00:00	0
0217-0040	2017-12-13 05:15:00	0
0217-0040	2017-12-13 05:30:00	0
0217-0040	2017-12-13 05:45:00	0
0217-0040	2017-12-13 06:00:00	0
0217-0040	2017-12-13 06:15:00	0
0217-0040	2017-12-13 06:30:00	0
0217-0040	2017-12-13 06:45:00	0
0217-0040	2017-12-13 07:00:00	0
0217-0040	2017-12-13 07:15:00	0
0217-0040	2017-12-13 07:30:00	0
0217-0040	2017-12-13 07:45:00	0
0217-0040	2017-12-13 08:00:00	0
0217-0040	2017-12-13 08:15:00	0
0217-0040	2017-12-13 08:30:00	0
0217-0040	2017-12-13 08:45:00	0
0217-0040	2017-12-13 09:00:00	0
0217-0040	2017-12-13 09:15:00	0
0217-0040	2017-12-13 09:30:00	0
0217-0040	2017-12-13 09:45:00	0
0217-0040	2017-12-13 10:00:00	0
0217-0040	2017-12-13 10:15:00	0
0217-0040	2017-12-13 10:30:00	0
0217-0040	2017-12-13 10:45:00	0
0217-0040	2017-12-13 11:00:00	0
0217-0040	2017-12-13 11:15:00	0
0217-0040	2017-12-13 11:30:00	0
0217-0040	2017-12-13 11:45:00	0
0217-0040	2017-12-13 12:00:00	0
0217-0040	2017-12-13 12:15:00	80
0217-0040	2017-12-13 12:30:00	99
0217-0040	2017-12-13 12:45:00	737
0217-0040	2017-12-13 13:00:00	888
0217-0040	2017-12-13 13:15:00	859
0217-0040	2017-12-13 13:30:00	658
0217-0040	2017-12-13 13:45:00	1035
0217-0040	2017-12-13 14:00:00	88
0217-0040	2017-12-13 14:15:00	38
0217-0040	2017-12-13 14:30:00	228
0217-0040	2017-12-13 14:45:00	36
0217-0040	2017-12-13 15:00:00	402
0217-0040	2017-12-13 15:15:00	697
0217-0040	2017-12-13 15:30:00	286
0217-0040	2017-12-13 15:45:00	352
0217-0040	2017-12-13 16:00:00	0
0217-0040	2017-12-13 16:15:00	755
0217-0040	2017-12-13 16:30:00	354
0217-0040	2017-12-13 16:45:00	256
0217-0040	2017-12-13 17:00:00	68
0217-0040	2017-12-13 17:15:00	109
0217-0040	2017-12-13 17:30:00	477
0217-0040	2017-12-13 17:45:00	430
0217-0040	2017-12-13 18:00:00	520
0217-0040	2017-12-13 18:15:00	4
0217-0040	2017-12-13 18:30:00	0
0217-0040	2017-12-13 18:45:00	177
0217-0040	2017-12-13 19:00:00	617
0217-0040	2017-12-13 19:15:00	134
0217-0040	2017-12-13 19:30:00	337
0217-0040	2017-12-13 19:45:00	63
0217-0040	2017-12-13 20:00:00	344
0217-0040	2017-12-13 20:15:00	0
0217-0040	2017-12-13 20:30:00	9
0217-0040	2017-12-13 20:45:00	137
0217-0040	2017-12-13 21:00:00	52
0217-0040	2017-12-13 21:15:00	0
0217-0040	2017-12-13 21:30:00	9
0217-0040	2017-12-13 21:45:00	0
0217-0040	2017-12-13 22:00:00	88
0217-0040	2017-12-13 22:15:00	0
0217-0040	2017-12-13 22:30:00	0
0217-0040	2017-12-13 22:45:00	9
0217-0040	2017-12-13 23:00:00	0
0217-0040	2017-12-13 23:15:00	0
0217-0040	2017-12-13 23:30:00	0
0217-0040	2017-12-13 23:45:00	0
0217-0040	2017-12-14 00:00:00	13
0217-0040	2017-12-14 00:15:00	0
0217-0040	2017-12-14 00:30:00	15
0217-0040	2017-12-14 00:45:00	0
0217-0040	2017-12-14 01:00:00	0
0217-0040	2017-12-14 01:15:00	0
0217-0040	2017-12-14 01:30:00	0
0217-0040	2017-12-14 01:45:00	0
0217-0040	2017-12-14 02:00:00	0
0217-0040	2017-12-14 02:15:00	7
0217-0040	2017-12-14 02:30:00	0
0217-0040	2017-12-14 02:45:00	0
0217-0040	2017-12-14 03:00:00	0
0217-0040	2017-12-14 03:15:00	6
0217-0040	2017-12-14 03:30:00	0
0217-0040	2017-12-14 03:45:00	0
0217-0040	2017-12-14 04:00:00	0
0217-0040	2017-12-14 04:15:00	5
0217-0040	2017-12-14 04:30:00	9
0217-0040	2017-12-14 04:45:00	0
0217-0040	2017-12-14 05:00:00	46
0217-0040	2017-12-14 05:15:00	6
0217-0040	2017-12-14 05:30:00	0
0217-0040	2017-12-14 05:45:00	0
0217-0040	2017-12-14 06:00:00	0
0217-0040	2017-12-14 06:15:00	0
0217-0040	2017-12-14 06:30:00	0
0217-0040	2017-12-14 06:45:00	0
0217-0040	2017-12-14 07:00:00	11
0217-0040	2017-12-14 07:15:00	0
0217-0040	2017-12-14 07:30:00	59
0217-0040	2017-12-14 07:45:00	190
0217-0040	2017-12-14 08:00:00	441
0217-0040	2017-12-14 08:15:00	767
0217-0040	2017-12-14 08:30:00	2054
0217-0040	2017-12-14 08:45:00	2790
0217-0040	2017-12-14 09:00:00	1805
0217-0040	2017-12-14 09:15:00	850
0217-0040	2017-12-14 09:30:00	816
0217-0040	2017-12-14 09:45:00	213
0217-0040	2017-12-14 10:00:00	209
0217-0040	2017-12-14 10:15:00	138
0217-0040	2017-12-14 10:30:00	254
0217-0040	2017-12-14 10:45:00	94
0217-0040	2017-12-14 11:00:00	0
0217-0040	2017-12-14 11:15:00	0
0217-0040	2017-12-14 11:30:00	0
0217-0040	2017-12-14 11:45:00	283
0217-0040	2017-12-14 12:00:00	414
0217-0040	2017-12-14 12:15:00	229
0217-0040	2017-12-14 12:30:00	117
0217-0040	2017-12-14 12:45:00	107
0217-0040	2017-12-14 13:00:00	43
0217-0040	2017-12-14 13:15:00	0
0217-0040	2017-12-14 13:30:00	140
0217-0040	2017-12-14 13:45:00	230
0217-0040	2017-12-14 14:00:00	892
0217-0040	2017-12-14 14:15:00	452
0217-0040	2017-12-14 14:30:00	277
0217-0040	2017-12-14 14:45:00	15
0217-0040	2017-12-14 15:00:00	0
0217-0040	2017-12-14 15:15:00	0
0217-0040	2017-12-14 15:30:00	82
0217-0040	2017-12-14 15:45:00	198
0217-0040	2017-12-14 16:00:00	29
0217-0040	2017-12-14 16:15:00	0
0217-0040	2017-12-14 16:30:00	7
0217-0040	2017-12-14 16:45:00	272
0217-0040	2017-12-14 17:00:00	364
0217-0040	2017-12-14 17:15:00	591
0217-0040	2017-12-14 17:30:00	529
0217-0040	2017-12-14 17:45:00	679
0217-0040	2017-12-14 18:00:00	227
0217-0040	2017-12-14 18:15:00	468
0217-0040	2017-12-14 18:30:00	197
0217-0040	2017-12-14 18:45:00	124
0217-0040	2017-12-14 19:00:00	636
0217-0040	2017-12-14 19:15:00	818
0217-0040	2017-12-14 19:30:00	494
0217-0040	2017-12-14 19:45:00	853
0217-0040	2017-12-14 20:00:00	705
0217-0040	2017-12-14 20:15:00	642
0217-0040	2017-12-14 20:30:00	96
0217-0040	2017-12-14 20:45:00	119
0217-0040	2017-12-14 21:00:00	276
0217-0040	2017-12-14 21:15:00	60
0217-0040	2017-12-14 21:30:00	0
0217-0040	2017-12-14 21:45:00	109
0217-0040	2017-12-14 22:00:00	73
0217-0040	2017-12-14 22:15:00	84
0217-0040	2017-12-14 22:30:00	211
0217-0040	2017-12-14 22:45:00	0
0217-0040	2017-12-14 23:00:00	59
0217-0040	2017-12-14 23:15:00	7
0217-0040	2017-12-14 23:30:00	9
0217-0040	2017-12-14 23:45:00	0
0217-0040	2017-12-15 00:00:00	73
0217-0040	2017-12-15 00:15:00	0
0217-0040	2017-12-15 00:30:00	0
0217-0040	2017-12-15 00:45:00	0
0217-0040	2017-12-15 01:00:00	0
0217-0040	2017-12-15 01:15:00	0
0217-0040	2017-12-15 01:30:00	8
0217-0040	2017-12-15 01:45:00	0
0217-0040	2017-12-15 02:00:00	0
0217-0040	2017-12-15 02:15:00	0
0217-0040	2017-12-15 02:30:00	0
0217-0040	2017-12-15 02:45:00	0
0217-0040	2017-12-15 03:00:00	9
0217-0040	2017-12-15 03:15:00	7
0217-0040	2017-12-15 03:30:00	0
0217-0040	2017-12-15 03:45:00	0
0217-0040	2017-12-15 04:00:00	0
0217-0040	2017-12-15 04:15:00	76
0217-0040	2017-12-15 04:30:00	447
0217-0040	2017-12-15 04:45:00	148
0217-0040	2017-12-15 05:00:00	187
0217-0040	2017-12-15 05:15:00	165
0217-0040	2017-12-15 05:30:00	23
0217-0040	2017-12-15 05:45:00	142
0217-0040	2017-12-15 06:00:00	100
0217-0040	2017-12-15 06:15:00	469
0217-0040	2017-12-15 06:30:00	9
0217-0040	2017-12-15 06:45:00	0
0217-0040	2017-12-15 07:00:00	63
0217-0040	2017-12-15 07:15:00	341
0217-0040	2017-12-15 07:30:00	0
0217-0040	2017-12-15 07:45:00	84
0217-0040	2017-12-15 08:00:00	197
0217-0040	2017-12-15 08:15:00	116
0217-0040	2017-12-15 08:30:00	142
0217-0040	2017-12-15 08:45:00	403
0217-0040	2017-12-15 09:00:00	856
0217-0040	2017-12-15 09:15:00	2087
0217-0040	2017-12-15 09:30:00	2753
0217-0040	2017-12-15 09:45:00	1893
0217-0040	2017-12-15 10:00:00	775
0217-0040	2017-12-15 10:15:00	823
0217-0040	2017-12-15 10:30:00	181
0217-0040	2017-12-15 10:45:00	47
0217-0040	2017-12-15 11:00:00	0
0217-0040	2017-12-15 11:15:00	0
0217-0040	2017-12-15 11:30:00	0
0217-0040	2017-12-15 11:45:00	556
0217-0040	2017-12-15 12:00:00	46
0217-0040	2017-12-15 12:15:00	175
0217-0040	2017-12-15 12:30:00	186
0217-0040	2017-12-15 12:45:00	89
0217-0040	2017-12-15 13:00:00	6
0217-0040	2017-12-15 13:15:00	0
0217-0040	2017-12-15 13:30:00	0
0217-0040	2017-12-15 13:45:00	0
0217-0040	2017-12-15 14:00:00	6
0217-0040	2017-12-15 14:15:00	0
0217-0040	2017-12-15 14:30:00	0
0217-0040	2017-12-15 14:45:00	103
0217-0040	2017-12-15 15:00:00	231
0217-0040	2017-12-15 15:15:00	0
0217-0040	2017-12-15 15:30:00	0
0217-0040	2017-12-15 15:45:00	0
0217-0040	2017-12-15 16:00:00	97
0217-0040	2017-12-15 16:15:00	421
0217-0040	2017-12-15 16:30:00	590
0217-0040	2017-12-15 16:45:00	340
0217-0040	2017-12-15 17:00:00	176
0217-0040	2017-12-15 17:15:00	0
0217-0040	2017-12-15 17:30:00	0
0217-0040	2017-12-15 17:45:00	53
0217-0040	2017-12-15 18:00:00	0
0217-0040	2017-12-15 18:15:00	98
0217-0040	2017-12-15 18:30:00	23
0217-0040	2017-12-15 18:45:00	585
0217-0040	2017-12-15 19:00:00	337
0217-0040	2017-12-15 19:15:00	49
0217-0040	2017-12-15 19:30:00	860
0217-0040	2017-12-15 19:45:00	849
0217-0040	2017-12-15 20:00:00	717
0217-0040	2017-12-15 20:15:00	425
0217-0040	2017-12-15 20:30:00	742
0217-0040	2017-12-15 20:45:00	263
0217-0040	2017-12-15 21:00:00	40
0217-0040	2017-12-15 21:15:00	0
0217-0040	2017-12-15 21:30:00	0
0217-0040	2017-12-15 21:45:00	0
0217-0040	2017-12-15 22:00:00	0
0217-0040	2017-12-15 22:15:00	247
0217-0040	2017-12-15 22:30:00	80
0217-0040	2017-12-15 22:45:00	0
0217-0040	2017-12-15 23:00:00	0
0217-0040	2017-12-15 23:15:00	34
0217-0040	2017-12-15 23:30:00	144
0217-0040	2017-12-15 23:45:00	21
0217-0040	2017-12-16 00:00:00	20
0217-0040	2017-12-16 00:15:00	0
0217-0040	2017-12-16 00:30:00	0
0217-0040	2017-12-16 00:45:00	128
0217-0040	2017-12-16 01:00:00	0
0217-0040	2017-12-16 01:15:00	0
0217-0040	2017-12-16 01:30:00	8
0217-0040	2017-12-16 01:45:00	0
0217-0040	2017-12-16 02:00:00	0
0217-0040	2017-12-16 02:15:00	11
0217-0040	2017-12-16 02:30:00	0
0217-0040	2017-12-16 02:45:00	0
0217-0040	2017-12-16 03:00:00	0
0217-0040	2017-12-16 03:15:00	0
0217-0040	2017-12-16 03:30:00	0
0217-0040	2017-12-16 03:45:00	0
0217-0040	2017-12-16 04:00:00	0
0217-0040	2017-12-16 04:15:00	0
0217-0040	2017-12-16 04:30:00	0
0217-0040	2017-12-16 04:45:00	0
0217-0040	2017-12-16 05:00:00	5
0217-0040	2017-12-16 05:15:00	0
0217-0040	2017-12-16 05:30:00	0
0217-0040	2017-12-16 05:45:00	0
0217-0040	2017-12-16 06:00:00	7
0217-0040	2017-12-16 06:15:00	0
0217-0040	2017-12-16 06:30:00	0
0217-0040	2017-12-16 06:45:00	0
0217-0040	2017-12-16 07:00:00	0
0217-0040	2017-12-16 07:15:00	0
0217-0040	2017-12-16 07:30:00	0
0217-0040	2017-12-16 07:45:00	0
0217-0040	2017-12-16 08:00:00	4
0217-0040	2017-12-16 08:15:00	202
0217-0040	2017-12-16 08:30:00	416
0217-0040	2017-12-16 08:45:00	70
0217-0040	2017-12-16 09:00:00	121
0217-0040	2017-12-16 09:15:00	435
0217-0040	2017-12-16 09:30:00	887
0217-0040	2017-12-16 09:45:00	235
0217-0040	2017-12-16 10:00:00	40
0217-0040	2017-12-16 10:15:00	431
0217-0040	2017-12-16 10:30:00	1241
0217-0040	2017-12-16 10:45:00	458
0217-0040	2017-12-16 11:00:00	426
0217-0040	2017-12-16 11:15:00	426
0217-0040	2017-12-16 11:30:00	399
0217-0040	2017-12-16 11:45:00	0
0217-0040	2017-12-16 12:00:00	0
0217-0040	2017-12-16 12:15:00	500
0217-0040	2017-12-16 12:30:00	731
0217-0040	2017-12-16 12:45:00	140
0217-0040	2017-12-16 13:00:00	463
0217-0040	2017-12-16 13:15:00	512
0217-0040	2017-12-16 13:30:00	13
0217-0040	2017-12-16 13:45:00	104
0217-0040	2017-12-16 14:00:00	299
0217-0040	2017-12-16 14:15:00	279
0217-0040	2017-12-16 14:30:00	417
0217-0040	2017-12-16 14:45:00	572
0217-0040	2017-12-16 15:00:00	101
0217-0040	2017-12-16 15:15:00	202
0217-0040	2017-12-16 15:30:00	0
0217-0040	2017-12-16 15:45:00	0
0217-0040	2017-12-16 16:00:00	0
0217-0040	2017-12-16 16:15:00	55
0217-0040	2017-12-16 16:30:00	393
0217-0040	2017-12-16 16:45:00	504
0217-0040	2017-12-16 17:00:00	419
0217-0040	2017-12-16 17:15:00	191
0217-0040	2017-12-16 17:30:00	530
0217-0040	2017-12-16 17:45:00	241
0217-0040	2017-12-16 18:00:00	9
0217-0040	2017-12-16 18:15:00	21
0217-0040	2017-12-16 18:30:00	39
0217-0040	2017-12-16 18:45:00	236
0217-0040	2017-12-16 19:00:00	0
0217-0040	2017-12-16 19:15:00	483
0217-0040	2017-12-16 19:30:00	471
0217-0040	2017-12-16 19:45:00	698
0217-0040	2017-12-16 20:00:00	400
0217-0040	2017-12-16 20:15:00	102
0217-0040	2017-12-16 20:30:00	867
0217-0040	2017-12-16 20:45:00	355
0217-0040	2017-12-16 21:00:00	493
0217-0040	2017-12-16 21:15:00	441
0217-0040	2017-12-16 21:30:00	363
0217-0040	2017-12-16 21:45:00	10
0217-0040	2017-12-16 22:00:00	617
0217-0040	2017-12-16 22:15:00	702
0217-0040	2017-12-16 22:30:00	125
0217-0040	2017-12-16 22:45:00	25
0217-0040	2017-12-16 23:00:00	116
0217-0040	2017-12-16 23:15:00	21
0217-0040	2017-12-16 23:30:00	0
0217-0040	2017-12-16 23:45:00	60
0217-0040	2017-12-17 00:00:00	117
0217-0040	2017-12-17 00:15:00	25
0217-0040	2017-12-17 00:30:00	0
0217-0040	2017-12-17 00:45:00	0
0217-0040	2017-12-17 01:00:00	0
0217-0040	2017-12-17 01:15:00	33
0217-0040	2017-12-17 01:30:00	4
0217-0040	2017-12-17 01:45:00	7
0217-0040	2017-12-17 02:00:00	0
0217-0040	2017-12-17 02:15:00	0
0217-0040	2017-12-17 02:30:00	0
0217-0040	2017-12-17 02:45:00	84
0217-0040	2017-12-17 03:00:00	11
0217-0040	2017-12-17 03:15:00	27
0217-0040	2017-12-17 03:30:00	0
0217-0040	2017-12-17 03:45:00	0
0217-0040	2017-12-17 04:00:00	0
0217-0040	2017-12-17 04:15:00	0
0217-0040	2017-12-17 04:30:00	0
0217-0040	2017-12-17 04:45:00	22
0217-0040	2017-12-17 05:00:00	0
0217-0040	2017-12-17 05:15:00	0
0217-0040	2017-12-17 05:30:00	8
0217-0040	2017-12-17 05:45:00	0
0217-0040	2017-12-17 06:00:00	0
0217-0040	2017-12-17 06:15:00	0
0217-0040	2017-12-17 06:30:00	107
0217-0040	2017-12-17 06:45:00	0
0217-0040	2017-12-17 07:00:00	6
0217-0040	2017-12-17 07:15:00	52
0217-0040	2017-12-17 07:30:00	103
0217-0040	2017-12-17 07:45:00	29
0217-0040	2017-12-17 08:00:00	0
0217-0040	2017-12-17 08:15:00	231
0217-0040	2017-12-17 08:30:00	333
0217-0040	2017-12-17 08:45:00	104
0217-0040	2017-12-17 09:00:00	381
0217-0040	2017-12-17 09:15:00	328
0217-0040	2017-12-17 09:30:00	0
0217-0040	2017-12-17 09:45:00	419
0217-0040	2017-12-17 10:00:00	400
0217-0040	2017-12-17 10:15:00	100
0217-0040	2017-12-17 10:30:00	0
0217-0040	2017-12-17 10:45:00	90
0217-0040	2017-12-17 11:00:00	174
0217-0040	2017-12-17 11:15:00	238
0217-0040	2017-12-17 11:30:00	56
0217-0040	2017-12-17 11:45:00	194
0217-0040	2017-12-17 12:00:00	244
0217-0040	2017-12-17 12:15:00	58
0217-0040	2017-12-17 12:30:00	0
0217-0040	2017-12-17 12:45:00	0
0217-0040	2017-12-17 13:00:00	266
0217-0040	2017-12-17 13:15:00	487
0217-0040	2017-12-17 13:30:00	402
0217-0040	2017-12-17 13:45:00	417
0217-0040	2017-12-17 14:00:00	482
0217-0040	2017-12-17 14:15:00	393
0217-0040	2017-12-17 14:30:00	346
0217-0040	2017-12-17 14:45:00	0
0217-0040	2017-12-17 15:00:00	10
0217-0040	2017-12-17 15:15:00	0
0217-0040	2017-12-17 15:30:00	282
0217-0040	2017-12-17 15:45:00	49
0217-0040	2017-12-17 16:00:00	214
0217-0040	2017-12-17 16:15:00	0
0217-0040	2017-12-17 16:30:00	0
0217-0040	2017-12-17 16:45:00	0
0217-0040	2017-12-17 17:00:00	167
0217-0040	2017-12-17 17:15:00	0
0217-0040	2017-12-17 17:30:00	0
0217-0040	2017-12-17 17:45:00	220
0217-0040	2017-12-17 18:00:00	0
0217-0040	2017-12-17 18:15:00	0
0217-0040	2017-12-17 18:30:00	18
0217-0040	2017-12-17 18:45:00	11
0217-0040	2017-12-17 19:00:00	149
0217-0040	2017-12-17 19:15:00	593
0217-0040	2017-12-17 19:30:00	377
0217-0040	2017-12-17 19:45:00	212
0217-0040	2017-12-17 20:00:00	0
0217-0040	2017-12-17 20:15:00	0
0217-0040	2017-12-17 20:30:00	0
0217-0040	2017-12-17 20:45:00	21
0217-0040	2017-12-17 21:00:00	63
0217-0040	2017-12-17 21:15:00	6
0217-0040	2017-12-17 21:30:00	34
0217-0040	2017-12-17 21:45:00	20
0217-0040	2017-12-17 22:00:00	112
0217-0040	2017-12-17 22:15:00	19
0217-0040	2017-12-17 22:30:00	72
0217-0040	2017-12-17 22:45:00	183
0217-0040	2017-12-17 23:00:00	0
0217-0040	2017-12-17 23:15:00	0
0217-0040	2017-12-17 23:30:00	0
0217-0040	2017-12-17 23:45:00	0
0217-0040	2017-12-18 00:00:00	0
0217-0040	2017-12-18 00:15:00	0
0217-0040	2017-12-18 00:30:00	0
0217-0040	2017-12-18 00:45:00	0
0217-0040	2017-12-18 01:00:00	0
0217-0040	2017-12-18 01:15:00	0
0217-0040	2017-12-18 01:30:00	0
0217-0040	2017-12-18 01:45:00	0
0217-0040	2017-12-18 02:00:00	0
0217-0040	2017-12-18 02:15:00	0
0217-0040	2017-12-18 02:30:00	0
0217-0040	2017-12-18 02:45:00	0
0217-0040	2017-12-18 03:00:00	0
0217-0040	2017-12-18 03:15:00	0
0217-0040	2017-12-18 03:30:00	0
0217-0040	2017-12-18 03:45:00	0
0217-0040	2017-12-18 04:00:00	0
0217-0040	2017-12-18 04:15:00	0
0217-0040	2017-12-18 04:30:00	0
0217-0040	2017-12-18 04:45:00	0
0217-0040	2017-12-18 05:00:00	0
0217-0040	2017-12-18 05:15:00	0
0217-0040	2017-12-18 05:30:00	0
0217-0040	2017-12-18 05:45:00	0
0217-0040	2017-12-18 06:00:00	0
0217-0040	2017-12-18 06:15:00	0
0217-0040	2017-12-18 06:30:00	0
0217-0040	2017-12-18 06:45:00	0
0217-0040	2017-12-18 07:00:00	0
0217-0040	2017-12-18 07:15:00	0
0217-0040	2017-12-18 07:30:00	0
0217-0040	2017-12-18 07:45:00	0
0217-0040	2017-12-18 08:00:00	0
0217-0040	2017-12-18 08:15:00	0
0217-0040	2017-12-18 08:30:00	0
0217-0040	2017-12-18 08:45:00	0
0217-0040	2017-12-18 09:00:00	0
0217-0040	2017-12-18 09:15:00	0
0217-0040	2017-12-18 09:30:00	0
0217-0040	2017-12-18 09:45:00	0
0217-0040	2017-12-18 10:00:00	0
0217-0040	2017-12-18 10:15:00	0
0217-0040	2017-12-18 10:30:00	0
0217-0040	2017-12-18 10:45:00	0
0217-0040	2017-12-18 11:00:00	0
0217-0040	2017-12-18 11:15:00	0
0217-0040	2017-12-18 11:30:00	6
0217-0040	2017-12-18 11:45:00	0
0217-0040	2017-12-18 12:00:00	0
0217-0040	2017-12-18 12:15:00	0
0217-0040	2017-12-18 12:30:00	0
0217-0040	2017-12-18 12:45:00	0
0217-0040	2017-12-18 13:00:00	0
0217-0040	2017-12-18 13:15:00	0
0217-0040	2017-12-18 13:30:00	0
0217-0040	2017-12-18 13:45:00	0
0217-0040	2017-12-18 14:00:00	390
0217-0040	2017-12-18 14:15:00	534
0217-0040	2017-12-18 14:30:00	12
0217-0040	2017-12-18 14:45:00	404
0217-0040	2017-12-18 15:00:00	1069
0217-0040	2017-12-18 15:15:00	65
0217-0040	2017-12-18 15:30:00	0
0217-0040	2017-12-18 15:45:00	0
0217-0040	2017-12-18 16:00:00	0
0217-0040	2017-12-18 16:15:00	0
0217-0040	2017-12-18 16:30:00	0
0217-0040	2017-12-18 16:45:00	0
0217-0040	2017-12-18 17:00:00	0
0217-0040	2017-12-18 17:15:00	0
0217-0040	2017-12-18 17:30:00	0
0217-0040	2017-12-18 17:45:00	0
0217-0040	2017-12-18 18:00:00	0
0217-0040	2017-12-18 18:15:00	0
0217-0040	2017-12-18 18:30:00	0
0217-0040	2017-12-18 18:45:00	0
0217-0040	2017-12-18 19:00:00	0
0217-0040	2017-12-18 19:15:00	0
0217-0040	2017-12-18 19:30:00	0
0217-0040	2017-12-18 19:45:00	0
0217-0040	2017-12-18 20:00:00	0
0217-0040	2017-12-18 20:15:00	0
0217-0040	2017-12-18 20:30:00	0
0217-0040	2017-12-18 20:45:00	0
0217-0040	2017-12-18 21:00:00	0
0217-0040	2017-12-18 21:15:00	0
0217-0040	2017-12-18 21:30:00	0
0217-0040	2017-12-18 21:45:00	0
0217-0040	2017-12-18 22:00:00	0
0217-0040	2017-12-18 22:15:00	0
0217-0040	2017-12-18 22:30:00	0
0217-0040	2017-12-18 22:45:00	0
0217-0040	2017-12-18 23:00:00	0
0217-0040	2017-12-18 23:15:00	0
0217-0040	2017-12-18 23:30:00	0
0217-0040	2017-12-18 23:45:00	0
