## Supplementary Data 2 for "Digital phenotyping by consumer wearables identifies sleep-associated markers of cardiovascular disease risk and biological aging": ActivityTable_0217-0044-NHC.tsv

0217-0044	2017-12-29 00:00:00	0
0217-0044	2017-12-29 00:15:00	0
0217-0044	2017-12-29 00:30:00	0
0217-0044	2017-12-29 00:45:00	0
0217-0044	2017-12-29 01:00:00	0
0217-0044	2017-12-29 01:15:00	0
0217-0044	2017-12-29 01:30:00	0
0217-0044	2017-12-29 01:45:00	0
0217-0044	2017-12-29 02:00:00	0
0217-0044	2017-12-29 02:15:00	0
0217-0044	2017-12-29 02:30:00	0
0217-0044	2017-12-29 02:45:00	0
0217-0044	2017-12-29 03:00:00	0
0217-0044	2017-12-29 03:15:00	0
0217-0044	2017-12-29 03:30:00	0
0217-0044	2017-12-29 03:45:00	0
0217-0044	2017-12-29 04:00:00	0
0217-0044	2017-12-29 04:15:00	0
0217-0044	2017-12-29 04:30:00	0
0217-0044	2017-12-29 04:45:00	0
0217-0044	2017-12-29 05:00:00	0
0217-0044	2017-12-29 05:15:00	0
0217-0044	2017-12-29 05:30:00	0
0217-0044	2017-12-29 05:45:00	0
0217-0044	2017-12-29 06:00:00	0
0217-0044	2017-12-29 06:15:00	0
0217-0044	2017-12-29 06:30:00	0
0217-0044	2017-12-29 06:45:00	0
0217-0044	2017-12-29 07:00:00	0
0217-0044	2017-12-29 07:15:00	0
0217-0044	2017-12-29 07:30:00	0
0217-0044	2017-12-29 07:45:00	0
0217-0044	2017-12-29 08:00:00	0
0217-0044	2017-12-29 08:15:00	0
0217-0044	2017-12-29 08:30:00	0
0217-0044	2017-12-29 08:45:00	0
0217-0044	2017-12-29 09:00:00	0
0217-0044	2017-12-29 09:15:00	0
0217-0044	2017-12-29 09:30:00	0
0217-0044	2017-12-29 09:45:00	0
0217-0044	2017-12-29 10:00:00	0
0217-0044	2017-12-29 10:15:00	0
0217-0044	2017-12-29 10:30:00	0
0217-0044	2017-12-29 10:45:00	0
0217-0044	2017-12-29 11:00:00	0
0217-0044	2017-12-29 11:15:00	0
0217-0044	2017-12-29 11:30:00	153
0217-0044	2017-12-29 11:45:00	0
0217-0044	2017-12-29 12:00:00	39
0217-0044	2017-12-29 12:15:00	392
0217-0044	2017-12-29 12:30:00	602
0217-0044	2017-12-29 12:45:00	865
0217-0044	2017-12-29 13:00:00	521
0217-0044	2017-12-29 13:15:00	1024
0217-0044	2017-12-29 13:30:00	643
0217-0044	2017-12-29 13:45:00	372
0217-0044	2017-12-29 14:00:00	265
0217-0044	2017-12-29 14:15:00	282
0217-0044	2017-12-29 14:30:00	0
0217-0044	2017-12-29 14:45:00	495
0217-0044	2017-12-29 15:00:00	324
0217-0044	2017-12-29 15:15:00	175
0217-0044	2017-12-29 15:30:00	530
0217-0044	2017-12-29 15:45:00	549
0217-0044	2017-12-29 16:00:00	305
0217-0044	2017-12-29 16:15:00	89
0217-0044	2017-12-29 16:30:00	211
0217-0044	2017-12-29 16:45:00	7
0217-0044	2017-12-29 17:00:00	71
0217-0044	2017-12-29 17:15:00	0
0217-0044	2017-12-29 17:30:00	0
0217-0044	2017-12-29 17:45:00	36
0217-0044	2017-12-29 18:00:00	0
0217-0044	2017-12-29 18:15:00	0
0217-0044	2017-12-29 18:30:00	0
0217-0044	2017-12-29 18:45:00	0
0217-0044	2017-12-29 19:00:00	0
0217-0044	2017-12-29 19:15:00	0
0217-0044	2017-12-29 19:30:00	0
0217-0044	2017-12-29 19:45:00	0
0217-0044	2017-12-29 20:00:00	51
0217-0044	2017-12-29 20:15:00	0
0217-0044	2017-12-29 20:30:00	144
0217-0044	2017-12-29 20:45:00	84
0217-0044	2017-12-29 21:00:00	183
0217-0044	2017-12-29 21:15:00	185
0217-0044	2017-12-29 21:30:00	165
0217-0044	2017-12-29 21:45:00	0
0217-0044	2017-12-29 22:00:00	17
0217-0044	2017-12-29 22:15:00	0
0217-0044	2017-12-29 22:30:00	0
0217-0044	2017-12-29 22:45:00	43
0217-0044	2017-12-29 23:00:00	0
0217-0044	2017-12-29 23:15:00	68
0217-0044	2017-12-29 23:30:00	184
0217-0044	2017-12-29 23:45:00	61
0217-0044	2017-12-30 00:00:00	27
0217-0044	2017-12-30 00:15:00	64
0217-0044	2017-12-30 00:30:00	61
0217-0044	2017-12-30 00:45:00	0
0217-0044	2017-12-30 01:00:00	0
0217-0044	2017-12-30 01:15:00	0
0217-0044	2017-12-30 01:30:00	0
0217-0044	2017-12-30 01:45:00	0
0217-0044	2017-12-30 02:00:00	0
0217-0044	2017-12-30 02:15:00	29
0217-0044	2017-12-30 02:30:00	0
0217-0044	2017-12-30 02:45:00	0
0217-0044	2017-12-30 03:00:00	0
0217-0044	2017-12-30 03:15:00	0
0217-0044	2017-12-30 03:30:00	0
0217-0044	2017-12-30 03:45:00	0
0217-0044	2017-12-30 04:00:00	0
0217-0044	2017-12-30 04:15:00	0
0217-0044	2017-12-30 04:30:00	0
0217-0044	2017-12-30 04:45:00	0
0217-0044	2017-12-30 05:00:00	24
0217-0044	2017-12-30 05:15:00	9
0217-0044	2017-12-30 05:30:00	344
0217-0044	2017-12-30 05:45:00	183
0217-0044	2017-12-30 06:00:00	0
0217-0044	2017-12-30 06:15:00	18
0217-0044	2017-12-30 06:30:00	114
0217-0044	2017-12-30 06:45:00	250
0217-0044	2017-12-30 07:00:00	61
0217-0044	2017-12-30 07:15:00	211
0217-0044	2017-12-30 07:30:00	112
0217-0044	2017-12-30 07:45:00	49
0217-0044	2017-12-30 08:00:00	103
0217-0044	2017-12-30 08:15:00	225
0217-0044	2017-12-30 08:30:00	30
0217-0044	2017-12-30 08:45:00	106
0217-0044	2017-12-30 09:00:00	262
0217-0044	2017-12-30 09:15:00	345
0217-0044	2017-12-30 09:30:00	365
0217-0044	2017-12-30 09:45:00	542
0217-0044	2017-12-30 10:00:00	69
0217-0044	2017-12-30 10:15:00	0
0217-0044	2017-12-30 10:30:00	0
0217-0044	2017-12-30 10:45:00	63
0217-0044	2017-12-30 11:00:00	123
0217-0044	2017-12-30 11:15:00	660
0217-0044	2017-12-30 11:30:00	729
0217-0044	2017-12-30 11:45:00	657
0217-0044	2017-12-30 12:00:00	174
0217-0044	2017-12-30 12:15:00	313
0217-0044	2017-12-30 12:30:00	100
0217-0044	2017-12-30 12:45:00	272
0217-0044	2017-12-30 13:00:00	147
0217-0044	2017-12-30 13:15:00	312
0217-0044	2017-12-30 13:30:00	344
0217-0044	2017-12-30 13:45:00	330
0217-0044	2017-12-30 14:00:00	108
0217-0044	2017-12-30 14:15:00	96
0217-0044	2017-12-30 14:30:00	0
0217-0044	2017-12-30 14:45:00	11
0217-0044	2017-12-30 15:00:00	0
0217-0044	2017-12-30 15:15:00	0
0217-0044	2017-12-30 15:30:00	0
0217-0044	2017-12-30 15:45:00	0
0217-0044	2017-12-30 16:00:00	0
0217-0044	2017-12-30 16:15:00	0
0217-0044	2017-12-30 16:30:00	0
0217-0044	2017-12-30 16:45:00	0
0217-0044	2017-12-30 17:00:00	8
0217-0044	2017-12-30 17:15:00	108
0217-0044	2017-12-30 17:30:00	108
0217-0044	2017-12-30 17:45:00	149
0217-0044	2017-12-30 18:00:00	71
0217-0044	2017-12-30 18:15:00	0
0217-0044	2017-12-30 18:30:00	47
0217-0044	2017-12-30 18:45:00	52
0217-0044	2017-12-30 19:00:00	29
0217-0044	2017-12-30 19:15:00	192
0217-0044	2017-12-30 19:30:00	209
0217-0044	2017-12-30 19:45:00	241
0217-0044	2017-12-30 20:00:00	244
0217-0044	2017-12-30 20:15:00	193
0217-0044	2017-12-30 20:30:00	85
0217-0044	2017-12-30 20:45:00	425
0217-0044	2017-12-30 21:00:00	1118
0217-0044	2017-12-30 21:15:00	323
0217-0044	2017-12-30 21:30:00	7
0217-0044	2017-12-30 21:45:00	16
0217-0044	2017-12-30 22:00:00	93
0217-0044	2017-12-30 22:15:00	106
0217-0044	2017-12-30 22:30:00	50
0217-0044	2017-12-30 22:45:00	0
0217-0044	2017-12-30 23:00:00	25
0217-0044	2017-12-30 23:15:00	0
0217-0044	2017-12-30 23:30:00	0
0217-0044	2017-12-30 23:45:00	13
0217-0044	2017-12-31 00:00:00	106
0217-0044	2017-12-31 00:15:00	10
0217-0044	2017-12-31 00:30:00	0
0217-0044	2017-12-31 00:45:00	20
0217-0044	2017-12-31 01:00:00	0
0217-0044	2017-12-31 01:15:00	0
0217-0044	2017-12-31 01:30:00	6
0217-0044	2017-12-31 01:45:00	0
0217-0044	2017-12-31 02:00:00	0
0217-0044	2017-12-31 02:15:00	0
0217-0044	2017-12-31 02:30:00	0
0217-0044	2017-12-31 02:45:00	0
0217-0044	2017-12-31 03:00:00	0
0217-0044	2017-12-31 03:15:00	0
0217-0044	2017-12-31 03:30:00	0
0217-0044	2017-12-31 03:45:00	0
0217-0044	2017-12-31 04:00:00	0
0217-0044	2017-12-31 04:15:00	33
0217-0044	2017-12-31 04:30:00	92
0217-0044	2017-12-31 04:45:00	13
0217-0044	2017-12-31 05:00:00	0
0217-0044	2017-12-31 05:15:00	10
0217-0044	2017-12-31 05:30:00	0
0217-0044	2017-12-31 05:45:00	0
0217-0044	2017-12-31 06:00:00	43
0217-0044	2017-12-31 06:15:00	0
0217-0044	2017-12-31 06:30:00	305
0217-0044	2017-12-31 06:45:00	311
0217-0044	2017-12-31 07:00:00	106
0217-0044	2017-12-31 07:15:00	644
0217-0044	2017-12-31 07:30:00	215
0217-0044	2017-12-31 07:45:00	36
0217-0044	2017-12-31 08:00:00	13
0217-0044	2017-12-31 08:15:00	0
0217-0044	2017-12-31 08:30:00	0
0217-0044	2017-12-31 08:45:00	0
0217-0044	2017-12-31 09:00:00	0
0217-0044	2017-12-31 09:15:00	0
0217-0044	2017-12-31 09:30:00	21
0217-0044	2017-12-31 09:45:00	100
0217-0044	2017-12-31 10:00:00	355
0217-0044	2017-12-31 10:15:00	313
0217-0044	2017-12-31 10:30:00	499
0217-0044	2017-12-31 10:45:00	552
0217-0044	2017-12-31 11:00:00	765
0217-0044	2017-12-31 11:15:00	10
0217-0044	2017-12-31 11:30:00	0
0217-0044	2017-12-31 11:45:00	7
0217-0044	2017-12-31 12:00:00	0
0217-0044	2017-12-31 12:15:00	17
0217-0044	2017-12-31 12:30:00	69
0217-0044	2017-12-31 12:45:00	10
0217-0044	2017-12-31 13:00:00	164
0217-0044	2017-12-31 13:15:00	36
0217-0044	2017-12-31 13:30:00	105
0217-0044	2017-12-31 13:45:00	15
0217-0044	2017-12-31 14:00:00	75
0217-0044	2017-12-31 14:15:00	192
0217-0044	2017-12-31 14:30:00	293
0217-0044	2017-12-31 14:45:00	385
0217-0044	2017-12-31 15:00:00	290
0217-0044	2017-12-31 15:15:00	246
0217-0044	2017-12-31 15:30:00	0
0217-0044	2017-12-31 15:45:00	4
0217-0044	2017-12-31 16:00:00	607
0217-0044	2017-12-31 16:15:00	680
0217-0044	2017-12-31 16:30:00	522
0217-0044	2017-12-31 16:45:00	767
0217-0044	2017-12-31 17:00:00	481
0217-0044	2017-12-31 17:15:00	776
0217-0044	2017-12-31 17:30:00	348
0217-0044	2017-12-31 17:45:00	0
0217-0044	2017-12-31 18:00:00	439
0217-0044	2017-12-31 18:15:00	395
0217-0044	2017-12-31 18:30:00	0
0217-0044	2017-12-31 18:45:00	0
0217-0044	2017-12-31 19:00:00	231
0217-0044	2017-12-31 19:15:00	550
0217-0044	2017-12-31 19:30:00	39
0217-0044	2017-12-31 19:45:00	0
0217-0044	2017-12-31 20:00:00	185
0217-0044	2017-12-31 20:15:00	99
0217-0044	2017-12-31 20:30:00	487
0217-0044	2017-12-31 20:45:00	351
0217-0044	2017-12-31 21:00:00	501
0217-0044	2017-12-31 21:15:00	31
0217-0044	2017-12-31 21:30:00	0
0217-0044	2017-12-31 21:45:00	0
0217-0044	2017-12-31 22:00:00	0
0217-0044	2017-12-31 22:15:00	0
0217-0044	2017-12-31 22:30:00	0
0217-0044	2017-12-31 22:45:00	0
0217-0044	2017-12-31 23:00:00	0
0217-0044	2017-12-31 23:15:00	0
0217-0044	2017-12-31 23:30:00	0
0217-0044	2017-12-31 23:45:00	0
0217-0044	2018-01-01 00:00:00	0
0217-0044	2018-01-01 00:15:00	0
0217-0044	2018-01-01 00:30:00	0
0217-0044	2018-01-01 00:45:00	0
0217-0044	2018-01-01 01:00:00	0
0217-0044	2018-01-01 01:15:00	0
0217-0044	2018-01-01 01:30:00	0
0217-0044	2018-01-01 01:45:00	0
0217-0044	2018-01-01 02:00:00	4
0217-0044	2018-01-01 02:15:00	5
0217-0044	2018-01-01 02:30:00	42
0217-0044	2018-01-01 02:45:00	8
0217-0044	2018-01-01 03:00:00	8
0217-0044	2018-01-01 03:15:00	0
0217-0044	2018-01-01 03:30:00	24
0217-0044	2018-01-01 03:45:00	0
0217-0044	2018-01-01 04:00:00	0
0217-0044	2018-01-01 04:15:00	0
0217-0044	2018-01-01 04:30:00	0
0217-0044	2018-01-01 04:45:00	0
0217-0044	2018-01-01 05:00:00	0
0217-0044	2018-01-01 05:15:00	0
0217-0044	2018-01-01 05:30:00	0
0217-0044	2018-01-01 05:45:00	0
0217-0044	2018-01-01 06:00:00	0
0217-0044	2018-01-01 06:15:00	0
0217-0044	2018-01-01 06:30:00	0
0217-0044	2018-01-01 06:45:00	12
0217-0044	2018-01-01 07:00:00	13
0217-0044	2018-01-01 07:15:00	57
0217-0044	2018-01-01 07:30:00	0
0217-0044	2018-01-01 07:45:00	41
0217-0044	2018-01-01 08:00:00	85
0217-0044	2018-01-01 08:15:00	110
0217-0044	2018-01-01 08:30:00	56
0217-0044	2018-01-01 08:45:00	233
0217-0044	2018-01-01 09:00:00	81
0217-0044	2018-01-01 09:15:00	185
0217-0044	2018-01-01 09:30:00	23
0217-0044	2018-01-01 09:45:00	63
0217-0044	2018-01-01 10:00:00	133
0217-0044	2018-01-01 10:15:00	793
0217-0044	2018-01-01 10:30:00	612
0217-0044	2018-01-01 10:45:00	93
0217-0044	2018-01-01 11:00:00	1128
0217-0044	2018-01-01 11:15:00	50
0217-0044	2018-01-01 11:30:00	18
0217-0044	2018-01-01 11:45:00	0
0217-0044	2018-01-01 12:00:00	0
0217-0044	2018-01-01 12:15:00	53
0217-0044	2018-01-01 12:30:00	200
0217-0044	2018-01-01 12:45:00	257
0217-0044	2018-01-01 13:00:00	69
0217-0044	2018-01-01 13:15:00	60
0217-0044	2018-01-01 13:30:00	88
0217-0044	2018-01-01 13:45:00	122
0217-0044	2018-01-01 14:00:00	143
0217-0044	2018-01-01 14:15:00	70
0217-0044	2018-01-01 14:30:00	169
0217-0044	2018-01-01 14:45:00	267
0217-0044	2018-01-01 15:00:00	142
0217-0044	2018-01-01 15:15:00	215
0217-0044	2018-01-01 15:30:00	63
0217-0044	2018-01-01 15:45:00	235
0217-0044	2018-01-01 16:00:00	451
0217-0044	2018-01-01 16:15:00	1438
0217-0044	2018-01-01 16:30:00	588
0217-0044	2018-01-01 16:45:00	484
0217-0044	2018-01-01 17:00:00	27
0217-0044	2018-01-01 17:15:00	56
0217-0044	2018-01-01 17:30:00	71
0217-0044	2018-01-01 17:45:00	798
0217-0044	2018-01-01 18:00:00	785
0217-0044	2018-01-01 18:15:00	452
0217-0044	2018-01-01 18:30:00	275
0217-0044	2018-01-01 18:45:00	227
0217-0044	2018-01-01 19:00:00	77
0217-0044	2018-01-01 19:15:00	8
0217-0044	2018-01-01 19:30:00	4
0217-0044	2018-01-01 19:45:00	84
0217-0044	2018-01-01 20:00:00	21
0217-0044	2018-01-01 20:15:00	4
0217-0044	2018-01-01 20:30:00	5
0217-0044	2018-01-01 20:45:00	0
0217-0044	2018-01-01 21:00:00	0
0217-0044	2018-01-01 21:15:00	0
0217-0044	2018-01-01 21:30:00	0
0217-0044	2018-01-01 21:45:00	0
0217-0044	2018-01-01 22:00:00	0
0217-0044	2018-01-01 22:15:00	0
0217-0044	2018-01-01 22:30:00	0
0217-0044	2018-01-01 22:45:00	0
0217-0044	2018-01-01 23:00:00	0
0217-0044	2018-01-01 23:15:00	0
0217-0044	2018-01-01 23:30:00	0
0217-0044	2018-01-01 23:45:00	0
0217-0044	2018-01-02 00:00:00	0
0217-0044	2018-01-02 00:15:00	0
0217-0044	2018-01-02 00:30:00	0
0217-0044	2018-01-02 00:45:00	0
0217-0044	2018-01-02 01:00:00	0
0217-0044	2018-01-02 01:15:00	0
0217-0044	2018-01-02 01:30:00	0
0217-0044	2018-01-02 01:45:00	0
0217-0044	2018-01-02 02:00:00	0
0217-0044	2018-01-02 02:15:00	0
0217-0044	2018-01-02 02:30:00	0
0217-0044	2018-01-02 02:45:00	0
0217-0044	2018-01-02 03:00:00	0
0217-0044	2018-01-02 03:15:00	0
0217-0044	2018-01-02 03:30:00	0
0217-0044	2018-01-02 03:45:00	0
0217-0044	2018-01-02 04:00:00	0
0217-0044	2018-01-02 04:15:00	0
0217-0044	2018-01-02 04:30:00	0
0217-0044	2018-01-02 04:45:00	81
0217-0044	2018-01-02 05:00:00	62
0217-0044	2018-01-02 05:15:00	38
0217-0044	2018-01-02 05:30:00	105
0217-0044	2018-01-02 05:45:00	174
0217-0044	2018-01-02 06:00:00	287
0217-0044	2018-01-02 06:15:00	144
0217-0044	2018-01-02 06:30:00	215
0217-0044	2018-01-02 06:45:00	105
0217-0044	2018-01-02 07:00:00	216
0217-0044	2018-01-02 07:15:00	0
0217-0044	2018-01-02 07:30:00	0
0217-0044	2018-01-02 07:45:00	51
0217-0044	2018-01-02 08:00:00	1212
0217-0044	2018-01-02 08:15:00	304
0217-0044	2018-01-02 08:30:00	477
0217-0044	2018-01-02 08:45:00	0
0217-0044	2018-01-02 09:00:00	35
0217-0044	2018-01-02 09:15:00	236
0217-0044	2018-01-02 09:30:00	144
0217-0044	2018-01-02 09:45:00	270
0217-0044	2018-01-02 10:00:00	441
0217-0044	2018-01-02 10:15:00	234
0217-0044	2018-01-02 10:30:00	52
0217-0044	2018-01-02 10:45:00	268
0217-0044	2018-01-02 11:00:00	49
0217-0044	2018-01-02 11:15:00	55
0217-0044	2018-01-02 11:30:00	361
0217-0044	2018-01-02 11:45:00	42
0217-0044	2018-01-02 12:00:00	725
0217-0044	2018-01-02 12:15:00	0
0217-0044	2018-01-02 12:30:00	386
0217-0044	2018-01-02 12:45:00	257
0217-0044	2018-01-02 13:00:00	156
0217-0044	2018-01-02 13:15:00	96
0217-0044	2018-01-02 13:30:00	53
0217-0044	2018-01-02 13:45:00	50
0217-0044	2018-01-02 14:00:00	44
0217-0044	2018-01-02 14:15:00	5
0217-0044	2018-01-02 14:30:00	162
0217-0044	2018-01-02 14:45:00	97
0217-0044	2018-01-02 15:00:00	186
0217-0044	2018-01-02 15:15:00	36
0217-0044	2018-01-02 15:30:00	57
0217-0044	2018-01-02 15:45:00	118
0217-0044	2018-01-02 16:00:00	167
0217-0044	2018-01-02 16:15:00	289
0217-0044	2018-01-02 16:30:00	26
0217-0044	2018-01-02 16:45:00	30
0217-0044	2018-01-02 17:00:00	572
0217-0044	2018-01-02 17:15:00	472
0217-0044	2018-01-02 17:30:00	392
0217-0044	2018-01-02 17:45:00	0
0217-0044	2018-01-02 18:00:00	392
0217-0044	2018-01-02 18:15:00	224
0217-0044	2018-01-02 18:30:00	149
0217-0044	2018-01-02 18:45:00	0
0217-0044	2018-01-02 19:00:00	0
0217-0044	2018-01-02 19:15:00	0
0217-0044	2018-01-02 19:30:00	0
0217-0044	2018-01-02 19:45:00	0
0217-0044	2018-01-02 20:00:00	0
0217-0044	2018-01-02 20:15:00	0
0217-0044	2018-01-02 20:30:00	0
0217-0044	2018-01-02 20:45:00	0
0217-0044	2018-01-02 21:00:00	0
0217-0044	2018-01-02 21:15:00	0
0217-0044	2018-01-02 21:30:00	0
0217-0044	2018-01-02 21:45:00	0
0217-0044	2018-01-02 22:00:00	0
0217-0044	2018-01-02 22:15:00	0
0217-0044	2018-01-02 22:30:00	0
0217-0044	2018-01-02 22:45:00	0
0217-0044	2018-01-02 23:00:00	0
0217-0044	2018-01-02 23:15:00	0
0217-0044	2018-01-02 23:30:00	0
0217-0044	2018-01-02 23:45:00	0
