## Supplementary Data 2 for "Digital phenotyping by consumer wearables identifies sleep-associated markers of cardiovascular disease risk and biological aging": ActivityTable_0217-0048-NHC.tsv

0217-0048	2017-10-17 00:00:00	0
0217-0048	2017-10-17 00:15:00	0
0217-0048	2017-10-17 00:30:00	0
0217-0048	2017-10-17 00:45:00	0
0217-0048	2017-10-17 01:00:00	0
0217-0048	2017-10-17 01:15:00	0
0217-0048	2017-10-17 01:30:00	0
0217-0048	2017-10-17 01:45:00	0
0217-0048	2017-10-17 02:00:00	0
0217-0048	2017-10-17 02:15:00	0
0217-0048	2017-10-17 02:30:00	0
0217-0048	2017-10-17 02:45:00	0
0217-0048	2017-10-17 03:00:00	0
0217-0048	2017-10-17 03:15:00	0
0217-0048	2017-10-17 03:30:00	0
0217-0048	2017-10-17 03:45:00	0
0217-0048	2017-10-17 04:00:00	0
0217-0048	2017-10-17 04:15:00	0
0217-0048	2017-10-17 04:30:00	0
0217-0048	2017-10-17 04:45:00	0
0217-0048	2017-10-17 05:00:00	0
0217-0048	2017-10-17 05:15:00	0
0217-0048	2017-10-17 05:30:00	0
0217-0048	2017-10-17 05:45:00	0
0217-0048	2017-10-17 06:00:00	0
0217-0048	2017-10-17 06:15:00	0
0217-0048	2017-10-17 06:30:00	0
0217-0048	2017-10-17 06:45:00	0
0217-0048	2017-10-17 07:00:00	0
0217-0048	2017-10-17 07:15:00	0
0217-0048	2017-10-17 07:30:00	0
0217-0048	2017-10-17 07:45:00	0
0217-0048	2017-10-17 08:00:00	0
0217-0048	2017-10-17 08:15:00	0
0217-0048	2017-10-17 08:30:00	0
0217-0048	2017-10-17 08:45:00	8
0217-0048	2017-10-17 09:00:00	0
0217-0048	2017-10-17 09:15:00	0
0217-0048	2017-10-17 09:30:00	0
0217-0048	2017-10-17 09:45:00	41
0217-0048	2017-10-17 10:00:00	306
0217-0048	2017-10-17 10:15:00	590
0217-0048	2017-10-17 10:30:00	91
0217-0048	2017-10-17 10:45:00	0
0217-0048	2017-10-17 11:00:00	0
0217-0048	2017-10-17 11:15:00	5
0217-0048	2017-10-17 11:30:00	0
0217-0048	2017-10-17 11:45:00	0
0217-0048	2017-10-17 12:00:00	0
0217-0048	2017-10-17 12:15:00	0
0217-0048	2017-10-17 12:30:00	0
0217-0048	2017-10-17 12:45:00	0
0217-0048	2017-10-17 13:00:00	0
0217-0048	2017-10-17 13:15:00	0
0217-0048	2017-10-17 13:30:00	0
0217-0048	2017-10-17 13:45:00	0
0217-0048	2017-10-17 14:00:00	0
0217-0048	2017-10-17 14:15:00	0
0217-0048	2017-10-17 14:30:00	0
0217-0048	2017-10-17 14:45:00	0
0217-0048	2017-10-17 15:00:00	0
0217-0048	2017-10-17 15:15:00	0
0217-0048	2017-10-17 15:30:00	0
0217-0048	2017-10-17 15:45:00	0
0217-0048	2017-10-17 16:00:00	0
0217-0048	2017-10-17 16:15:00	0
0217-0048	2017-10-17 16:30:00	0
0217-0048	2017-10-17 16:45:00	0
0217-0048	2017-10-17 17:00:00	0
0217-0048	2017-10-17 17:15:00	0
0217-0048	2017-10-17 17:30:00	0
0217-0048	2017-10-17 17:45:00	0
0217-0048	2017-10-17 18:00:00	0
0217-0048	2017-10-17 18:15:00	0
0217-0048	2017-10-17 18:30:00	0
0217-0048	2017-10-17 18:45:00	0
0217-0048	2017-10-17 19:00:00	0
0217-0048	2017-10-17 19:15:00	0
0217-0048	2017-10-17 19:30:00	0
0217-0048	2017-10-17 19:45:00	0
0217-0048	2017-10-17 20:00:00	0
0217-0048	2017-10-17 20:15:00	0
0217-0048	2017-10-17 20:30:00	0
0217-0048	2017-10-17 20:45:00	0
0217-0048	2017-10-17 21:00:00	0
0217-0048	2017-10-17 21:15:00	0
0217-0048	2017-10-17 21:30:00	0
0217-0048	2017-10-17 21:45:00	0
0217-0048	2017-10-17 22:00:00	0
0217-0048	2017-10-17 22:15:00	0
0217-0048	2017-10-17 22:30:00	0
0217-0048	2017-10-17 22:45:00	0
0217-0048	2017-10-17 23:00:00	0
0217-0048	2017-10-17 23:15:00	0
0217-0048	2017-10-17 23:30:00	0
0217-0048	2017-10-17 23:45:00	0
0217-0048	2017-10-18 00:00:00	0
0217-0048	2017-10-18 00:15:00	0
0217-0048	2017-10-18 00:30:00	0
0217-0048	2017-10-18 00:45:00	0
0217-0048	2017-10-18 01:00:00	0
0217-0048	2017-10-18 01:15:00	0
0217-0048	2017-10-18 01:30:00	0
0217-0048	2017-10-18 01:45:00	0
0217-0048	2017-10-18 02:00:00	0
0217-0048	2017-10-18 02:15:00	0
0217-0048	2017-10-18 02:30:00	0
0217-0048	2017-10-18 02:45:00	0
0217-0048	2017-10-18 03:00:00	0
0217-0048	2017-10-18 03:15:00	0
0217-0048	2017-10-18 03:30:00	0
0217-0048	2017-10-18 03:45:00	0
0217-0048	2017-10-18 04:00:00	0
0217-0048	2017-10-18 04:15:00	0
0217-0048	2017-10-18 04:30:00	0
0217-0048	2017-10-18 04:45:00	0
0217-0048	2017-10-18 05:00:00	0
0217-0048	2017-10-18 05:15:00	0
0217-0048	2017-10-18 05:30:00	0
0217-0048	2017-10-18 05:45:00	0
0217-0048	2017-10-18 06:00:00	0
0217-0048	2017-10-18 06:15:00	0
0217-0048	2017-10-18 06:30:00	0
0217-0048	2017-10-18 06:45:00	0
0217-0048	2017-10-18 07:00:00	0
0217-0048	2017-10-18 07:15:00	0
0217-0048	2017-10-18 07:30:00	0
0217-0048	2017-10-18 07:45:00	0
0217-0048	2017-10-18 08:00:00	0
0217-0048	2017-10-18 08:15:00	5
0217-0048	2017-10-18 08:30:00	332
0217-0048	2017-10-18 08:45:00	550
0217-0048	2017-10-18 09:00:00	629
0217-0048	2017-10-18 09:15:00	734
0217-0048	2017-10-18 09:30:00	496
0217-0048	2017-10-18 09:45:00	22
0217-0048	2017-10-18 10:00:00	488
0217-0048	2017-10-18 10:15:00	396
0217-0048	2017-10-18 10:30:00	452
0217-0048	2017-10-18 10:45:00	406
0217-0048	2017-10-18 11:00:00	220
0217-0048	2017-10-18 11:15:00	158
0217-0048	2017-10-18 11:30:00	268
0217-0048	2017-10-18 11:45:00	316
0217-0048	2017-10-18 12:00:00	423
0217-0048	2017-10-18 12:15:00	198
0217-0048	2017-10-18 12:30:00	333
0217-0048	2017-10-18 12:45:00	175
0217-0048	2017-10-18 13:00:00	128
0217-0048	2017-10-18 13:15:00	226
0217-0048	2017-10-18 13:30:00	46
0217-0048	2017-10-18 13:45:00	0
0217-0048	2017-10-18 14:00:00	0
0217-0048	2017-10-18 14:15:00	0
0217-0048	2017-10-18 14:30:00	0
0217-0048	2017-10-18 14:45:00	0
0217-0048	2017-10-18 15:00:00	57
0217-0048	2017-10-18 15:15:00	159
0217-0048	2017-10-18 15:30:00	34
0217-0048	2017-10-18 15:45:00	73
0217-0048	2017-10-18 16:00:00	122
0217-0048	2017-10-18 16:15:00	336
0217-0048	2017-10-18 16:30:00	57
0217-0048	2017-10-18 16:45:00	457
0217-0048	2017-10-18 17:00:00	173
0217-0048	2017-10-18 17:15:00	0
0217-0048	2017-10-18 17:30:00	107
0217-0048	2017-10-18 17:45:00	75
0217-0048	2017-10-18 18:00:00	120
0217-0048	2017-10-18 18:15:00	228
0217-0048	2017-10-18 18:30:00	70
0217-0048	2017-10-18 18:45:00	187
0217-0048	2017-10-18 19:00:00	335
0217-0048	2017-10-18 19:15:00	185
0217-0048	2017-10-18 19:30:00	90
0217-0048	2017-10-18 19:45:00	186
0217-0048	2017-10-18 20:00:00	304
0217-0048	2017-10-18 20:15:00	137
0217-0048	2017-10-18 20:30:00	63
0217-0048	2017-10-18 20:45:00	0
0217-0048	2017-10-18 21:00:00	26
0217-0048	2017-10-18 21:15:00	17
0217-0048	2017-10-18 21:30:00	26
0217-0048	2017-10-18 21:45:00	110
0217-0048	2017-10-18 22:00:00	80
0217-0048	2017-10-18 22:15:00	11
0217-0048	2017-10-18 22:30:00	15
0217-0048	2017-10-18 22:45:00	49
0217-0048	2017-10-18 23:00:00	64
0217-0048	2017-10-18 23:15:00	43
0217-0048	2017-10-18 23:30:00	5
0217-0048	2017-10-18 23:45:00	4
0217-0048	2017-10-19 00:00:00	131
0217-0048	2017-10-19 00:15:00	47
0217-0048	2017-10-19 00:30:00	0
0217-0048	2017-10-19 00:45:00	50
0217-0048	2017-10-19 01:00:00	6
0217-0048	2017-10-19 01:15:00	82
0217-0048	2017-10-19 01:30:00	0
0217-0048	2017-10-19 01:45:00	7
0217-0048	2017-10-19 02:00:00	65
0217-0048	2017-10-19 02:15:00	111
0217-0048	2017-10-19 02:30:00	0
0217-0048	2017-10-19 02:45:00	4
0217-0048	2017-10-19 03:00:00	0
0217-0048	2017-10-19 03:15:00	0
0217-0048	2017-10-19 03:30:00	0
0217-0048	2017-10-19 03:45:00	0
0217-0048	2017-10-19 04:00:00	0
0217-0048	2017-10-19 04:15:00	0
0217-0048	2017-10-19 04:30:00	0
0217-0048	2017-10-19 04:45:00	0
0217-0048	2017-10-19 05:00:00	0
0217-0048	2017-10-19 05:15:00	0
0217-0048	2017-10-19 05:30:00	0
0217-0048	2017-10-19 05:45:00	0
0217-0048	2017-10-19 06:00:00	0
0217-0048	2017-10-19 06:15:00	0
0217-0048	2017-10-19 06:30:00	8
0217-0048	2017-10-19 06:45:00	0
0217-0048	2017-10-19 07:00:00	51
0217-0048	2017-10-19 07:15:00	28
0217-0048	2017-10-19 07:30:00	266
0217-0048	2017-10-19 07:45:00	84
0217-0048	2017-10-19 08:00:00	78
0217-0048	2017-10-19 08:15:00	27
0217-0048	2017-10-19 08:30:00	236
0217-0048	2017-10-19 08:45:00	83
0217-0048	2017-10-19 09:00:00	16
0217-0048	2017-10-19 09:15:00	4
0217-0048	2017-10-19 09:30:00	0
0217-0048	2017-10-19 09:45:00	0
0217-0048	2017-10-19 10:00:00	5
0217-0048	2017-10-19 10:15:00	46
0217-0048	2017-10-19 10:30:00	0
0217-0048	2017-10-19 10:45:00	22
0217-0048	2017-10-19 11:00:00	11
0217-0048	2017-10-19 11:15:00	10
0217-0048	2017-10-19 11:30:00	44
0217-0048	2017-10-19 11:45:00	126
0217-0048	2017-10-19 12:00:00	692
0217-0048	2017-10-19 12:15:00	146
0217-0048	2017-10-19 12:30:00	6
0217-0048	2017-10-19 12:45:00	78
0217-0048	2017-10-19 13:00:00	562
0217-0048	2017-10-19 13:15:00	104
0217-0048	2017-10-19 13:30:00	142
0217-0048	2017-10-19 13:45:00	20
0217-0048	2017-10-19 14:00:00	5
0217-0048	2017-10-19 14:15:00	0
0217-0048	2017-10-19 14:30:00	0
0217-0048	2017-10-19 14:45:00	21
0217-0048	2017-10-19 15:00:00	33
0217-0048	2017-10-19 15:15:00	85
0217-0048	2017-10-19 15:30:00	0
0217-0048	2017-10-19 15:45:00	0
0217-0048	2017-10-19 16:00:00	104
0217-0048	2017-10-19 16:15:00	4
0217-0048	2017-10-19 16:30:00	5
0217-0048	2017-10-19 16:45:00	76
0217-0048	2017-10-19 17:00:00	28
0217-0048	2017-10-19 17:15:00	0
0217-0048	2017-10-19 17:30:00	146
0217-0048	2017-10-19 17:45:00	1058
0217-0048	2017-10-19 18:00:00	577
0217-0048	2017-10-19 18:15:00	986
0217-0048	2017-10-19 18:30:00	111
0217-0048	2017-10-19 18:45:00	462
0217-0048	2017-10-19 19:00:00	338
0217-0048	2017-10-19 19:15:00	47
0217-0048	2017-10-19 19:30:00	32
0217-0048	2017-10-19 19:45:00	46
0217-0048	2017-10-19 20:00:00	11
0217-0048	2017-10-19 20:15:00	52
0217-0048	2017-10-19 20:30:00	34
0217-0048	2017-10-19 20:45:00	23
0217-0048	2017-10-19 21:00:00	0
0217-0048	2017-10-19 21:15:00	65
0217-0048	2017-10-19 21:30:00	1063
0217-0048	2017-10-19 21:45:00	9
0217-0048	2017-10-19 22:00:00	246
0217-0048	2017-10-19 22:15:00	657
0217-0048	2017-10-19 22:30:00	40
0217-0048	2017-10-19 22:45:00	149
0217-0048	2017-10-19 23:00:00	152
0217-0048	2017-10-19 23:15:00	152
0217-0048	2017-10-19 23:30:00	10
0217-0048	2017-10-19 23:45:00	24
0217-0048	2017-10-20 00:00:00	0
0217-0048	2017-10-20 00:15:00	36
0217-0048	2017-10-20 00:30:00	0
0217-0048	2017-10-20 00:45:00	66
0217-0048	2017-10-20 01:00:00	44
0217-0048	2017-10-20 01:15:00	0
0217-0048	2017-10-20 01:30:00	0
0217-0048	2017-10-20 01:45:00	0
0217-0048	2017-10-20 02:00:00	0
0217-0048	2017-10-20 02:15:00	0
0217-0048	2017-10-20 02:30:00	0
0217-0048	2017-10-20 02:45:00	0
0217-0048	2017-10-20 03:00:00	0
0217-0048	2017-10-20 03:15:00	0
0217-0048	2017-10-20 03:30:00	0
0217-0048	2017-10-20 03:45:00	0
0217-0048	2017-10-20 04:00:00	0
0217-0048	2017-10-20 04:15:00	0
0217-0048	2017-10-20 04:30:00	0
0217-0048	2017-10-20 04:45:00	37
0217-0048	2017-10-20 05:00:00	133
0217-0048	2017-10-20 05:15:00	15
0217-0048	2017-10-20 05:30:00	0
0217-0048	2017-10-20 05:45:00	0
0217-0048	2017-10-20 06:00:00	59
0217-0048	2017-10-20 06:15:00	0
0217-0048	2017-10-20 06:30:00	0
0217-0048	2017-10-20 06:45:00	0
0217-0048	2017-10-20 07:00:00	159
0217-0048	2017-10-20 07:15:00	460
0217-0048	2017-10-20 07:30:00	328
0217-0048	2017-10-20 07:45:00	186
0217-0048	2017-10-20 08:00:00	743
0217-0048	2017-10-20 08:15:00	298
0217-0048	2017-10-20 08:30:00	493
0217-0048	2017-10-20 08:45:00	188
0217-0048	2017-10-20 09:00:00	95
0217-0048	2017-10-20 09:15:00	0
0217-0048	2017-10-20 09:30:00	6
0217-0048	2017-10-20 09:45:00	0
0217-0048	2017-10-20 10:00:00	91
0217-0048	2017-10-20 10:15:00	0
0217-0048	2017-10-20 10:30:00	0
0217-0048	2017-10-20 10:45:00	57
0217-0048	2017-10-20 11:00:00	16
0217-0048	2017-10-20 11:15:00	0
0217-0048	2017-10-20 11:30:00	12
0217-0048	2017-10-20 11:45:00	137
0217-0048	2017-10-20 12:00:00	689
0217-0048	2017-10-20 12:15:00	54
0217-0048	2017-10-20 12:30:00	52
0217-0048	2017-10-20 12:45:00	21
0217-0048	2017-10-20 13:00:00	16
0217-0048	2017-10-20 13:15:00	661
0217-0048	2017-10-20 13:30:00	45
0217-0048	2017-10-20 13:45:00	6
0217-0048	2017-10-20 14:00:00	8
0217-0048	2017-10-20 14:15:00	68
0217-0048	2017-10-20 14:30:00	20
0217-0048	2017-10-20 14:45:00	136
0217-0048	2017-10-20 15:00:00	0
0217-0048	2017-10-20 15:15:00	0
0217-0048	2017-10-20 15:30:00	50
0217-0048	2017-10-20 15:45:00	57
0217-0048	2017-10-20 16:00:00	65
0217-0048	2017-10-20 16:15:00	65
0217-0048	2017-10-20 16:30:00	6
0217-0048	2017-10-20 16:45:00	7
0217-0048	2017-10-20 17:00:00	94
0217-0048	2017-10-20 17:15:00	171
0217-0048	2017-10-20 17:30:00	357
0217-0048	2017-10-20 17:45:00	88
0217-0048	2017-10-20 18:00:00	86
0217-0048	2017-10-20 18:15:00	0
0217-0048	2017-10-20 18:30:00	231
0217-0048	2017-10-20 18:45:00	43
0217-0048	2017-10-20 19:00:00	0
0217-0048	2017-10-20 19:15:00	0
0217-0048	2017-10-20 19:30:00	0
0217-0048	2017-10-20 19:45:00	53
0217-0048	2017-10-20 20:00:00	123
0217-0048	2017-10-20 20:15:00	169
0217-0048	2017-10-20 20:30:00	94
0217-0048	2017-10-20 20:45:00	269
0217-0048	2017-10-20 21:00:00	137
0217-0048	2017-10-20 21:15:00	239
0217-0048	2017-10-20 21:30:00	197
0217-0048	2017-10-20 21:45:00	224
0217-0048	2017-10-20 22:00:00	205
0217-0048	2017-10-20 22:15:00	142
0217-0048	2017-10-20 22:30:00	174
0217-0048	2017-10-20 22:45:00	337
0217-0048	2017-10-20 23:00:00	283
0217-0048	2017-10-20 23:15:00	256
0217-0048	2017-10-20 23:30:00	34
0217-0048	2017-10-20 23:45:00	21
0217-0048	2017-10-21 00:00:00	5
0217-0048	2017-10-21 00:15:00	37
0217-0048	2017-10-21 00:30:00	43
0217-0048	2017-10-21 00:45:00	0
0217-0048	2017-10-21 01:00:00	0
0217-0048	2017-10-21 01:15:00	0
0217-0048	2017-10-21 01:30:00	0
0217-0048	2017-10-21 01:45:00	0
0217-0048	2017-10-21 02:00:00	0
0217-0048	2017-10-21 02:15:00	0
0217-0048	2017-10-21 02:30:00	0
0217-0048	2017-10-21 02:45:00	0
0217-0048	2017-10-21 03:00:00	0
0217-0048	2017-10-21 03:15:00	0
0217-0048	2017-10-21 03:30:00	0
0217-0048	2017-10-21 03:45:00	0
0217-0048	2017-10-21 04:00:00	0
0217-0048	2017-10-21 04:15:00	0
0217-0048	2017-10-21 04:30:00	0
0217-0048	2017-10-21 04:45:00	0
0217-0048	2017-10-21 05:00:00	0
0217-0048	2017-10-21 05:15:00	0
0217-0048	2017-10-21 05:30:00	0
0217-0048	2017-10-21 05:45:00	0
0217-0048	2017-10-21 06:00:00	0
0217-0048	2017-10-21 06:15:00	0
0217-0048	2017-10-21 06:30:00	0
0217-0048	2017-10-21 06:45:00	185
0217-0048	2017-10-21 07:00:00	220
0217-0048	2017-10-21 07:15:00	174
0217-0048	2017-10-21 07:30:00	119
0217-0048	2017-10-21 07:45:00	117
0217-0048	2017-10-21 08:00:00	531
0217-0048	2017-10-21 08:15:00	427
0217-0048	2017-10-21 08:30:00	494
0217-0048	2017-10-21 08:45:00	46
0217-0048	2017-10-21 09:00:00	588
0217-0048	2017-10-21 09:15:00	321
0217-0048	2017-10-21 09:30:00	256
0217-0048	2017-10-21 09:45:00	270
0217-0048	2017-10-21 10:00:00	577
0217-0048	2017-10-21 10:15:00	376
0217-0048	2017-10-21 10:30:00	66
0217-0048	2017-10-21 10:45:00	126
0217-0048	2017-10-21 11:00:00	369
0217-0048	2017-10-21 11:15:00	90
0217-0048	2017-10-21 11:30:00	106
0217-0048	2017-10-21 11:45:00	39
0217-0048	2017-10-21 12:00:00	64
0217-0048	2017-10-21 12:15:00	179
0217-0048	2017-10-21 12:30:00	152
0217-0048	2017-10-21 12:45:00	98
0217-0048	2017-10-21 13:00:00	29
0217-0048	2017-10-21 13:15:00	151
0217-0048	2017-10-21 13:30:00	39
0217-0048	2017-10-21 13:45:00	7
0217-0048	2017-10-21 14:00:00	93
0217-0048	2017-10-21 14:15:00	391
0217-0048	2017-10-21 14:30:00	307
0217-0048	2017-10-21 14:45:00	103
0217-0048	2017-10-21 15:00:00	278
0217-0048	2017-10-21 15:15:00	54
0217-0048	2017-10-21 15:30:00	0
0217-0048	2017-10-21 15:45:00	14
0217-0048	2017-10-21 16:00:00	210
0217-0048	2017-10-21 16:15:00	105
0217-0048	2017-10-21 16:30:00	0
0217-0048	2017-10-21 16:45:00	208
0217-0048	2017-10-21 17:00:00	214
0217-0048	2017-10-21 17:15:00	64
0217-0048	2017-10-21 17:30:00	155
0217-0048	2017-10-21 17:45:00	58
0217-0048	2017-10-21 18:00:00	98
0217-0048	2017-10-21 18:15:00	52
0217-0048	2017-10-21 18:30:00	175
0217-0048	2017-10-21 18:45:00	119
0217-0048	2017-10-21 19:00:00	92
0217-0048	2017-10-21 19:15:00	114
0217-0048	2017-10-21 19:30:00	255
0217-0048	2017-10-21 19:45:00	239
0217-0048	2017-10-21 20:00:00	127
0217-0048	2017-10-21 20:15:00	21
0217-0048	2017-10-21 20:30:00	0
0217-0048	2017-10-21 20:45:00	177
0217-0048	2017-10-21 21:00:00	25
0217-0048	2017-10-21 21:15:00	10
0217-0048	2017-10-21 21:30:00	255
0217-0048	2017-10-21 21:45:00	21
0217-0048	2017-10-21 22:00:00	67
0217-0048	2017-10-21 22:15:00	14
0217-0048	2017-10-21 22:30:00	16
0217-0048	2017-10-21 22:45:00	122
0217-0048	2017-10-21 23:00:00	60
0217-0048	2017-10-21 23:15:00	16
0217-0048	2017-10-21 23:30:00	6
0217-0048	2017-10-21 23:45:00	61
0217-0048	2017-10-22 00:00:00	10
0217-0048	2017-10-22 00:15:00	70
0217-0048	2017-10-22 00:30:00	0
0217-0048	2017-10-22 00:45:00	6
0217-0048	2017-10-22 01:00:00	0
0217-0048	2017-10-22 01:15:00	0
0217-0048	2017-10-22 01:30:00	0
0217-0048	2017-10-22 01:45:00	0
0217-0048	2017-10-22 02:00:00	0
0217-0048	2017-10-22 02:15:00	0
0217-0048	2017-10-22 02:30:00	0
0217-0048	2017-10-22 02:45:00	0
0217-0048	2017-10-22 03:00:00	9
0217-0048	2017-10-22 03:15:00	0
0217-0048	2017-10-22 03:30:00	0
0217-0048	2017-10-22 03:45:00	0
0217-0048	2017-10-22 04:00:00	0
0217-0048	2017-10-22 04:15:00	0
0217-0048	2017-10-22 04:30:00	0
0217-0048	2017-10-22 04:45:00	0
0217-0048	2017-10-22 05:00:00	0
0217-0048	2017-10-22 05:15:00	0
0217-0048	2017-10-22 05:30:00	0
0217-0048	2017-10-22 05:45:00	0
0217-0048	2017-10-22 06:00:00	0
0217-0048	2017-10-22 06:15:00	0
0217-0048	2017-10-22 06:30:00	0
0217-0048	2017-10-22 06:45:00	29
0217-0048	2017-10-22 07:00:00	5
0217-0048	2017-10-22 07:15:00	0
0217-0048	2017-10-22 07:30:00	0
0217-0048	2017-10-22 07:45:00	0
0217-0048	2017-10-22 08:00:00	0
0217-0048	2017-10-22 08:15:00	0
0217-0048	2017-10-22 08:30:00	0
0217-0048	2017-10-22 08:45:00	0
0217-0048	2017-10-22 09:00:00	0
0217-0048	2017-10-22 09:15:00	0
0217-0048	2017-10-22 09:30:00	40
0217-0048	2017-10-22 09:45:00	136
0217-0048	2017-10-22 10:00:00	24
0217-0048	2017-10-22 10:15:00	127
0217-0048	2017-10-22 10:30:00	300
0217-0048	2017-10-22 10:45:00	145
0217-0048	2017-10-22 11:00:00	315
0217-0048	2017-10-22 11:15:00	441
0217-0048	2017-10-22 11:30:00	631
0217-0048	2017-10-22 11:45:00	137
0217-0048	2017-10-22 12:00:00	70
0217-0048	2017-10-22 12:15:00	1116
0217-0048	2017-10-22 12:30:00	913
0217-0048	2017-10-22 12:45:00	907
0217-0048	2017-10-22 13:00:00	0
0217-0048	2017-10-22 13:15:00	0
0217-0048	2017-10-22 13:30:00	0
0217-0048	2017-10-22 13:45:00	0
0217-0048	2017-10-22 14:00:00	0
0217-0048	2017-10-22 14:15:00	981
0217-0048	2017-10-22 14:30:00	385
0217-0048	2017-10-22 14:45:00	65
0217-0048	2017-10-22 15:00:00	241
0217-0048	2017-10-22 15:15:00	983
0217-0048	2017-10-22 15:30:00	979
0217-0048	2017-10-22 15:45:00	1341
0217-0048	2017-10-22 16:00:00	1227
0217-0048	2017-10-22 16:15:00	235
0217-0048	2017-10-22 16:30:00	966
0217-0048	2017-10-22 16:45:00	242
0217-0048	2017-10-22 17:00:00	958
0217-0048	2017-10-22 17:15:00	0
0217-0048	2017-10-22 17:30:00	0
0217-0048	2017-10-22 17:45:00	0
0217-0048	2017-10-22 18:00:00	0
0217-0048	2017-10-22 18:15:00	119
0217-0048	2017-10-22 18:30:00	834
0217-0048	2017-10-22 18:45:00	0
0217-0048	2017-10-22 19:00:00	0
0217-0048	2017-10-22 19:15:00	0
0217-0048	2017-10-22 19:30:00	0
0217-0048	2017-10-22 19:45:00	0
0217-0048	2017-10-22 20:00:00	0
0217-0048	2017-10-22 20:15:00	0
0217-0048	2017-10-22 20:30:00	0
0217-0048	2017-10-22 20:45:00	0
0217-0048	2017-10-22 21:00:00	0
0217-0048	2017-10-22 21:15:00	0
0217-0048	2017-10-22 21:30:00	0
0217-0048	2017-10-22 21:45:00	0
0217-0048	2017-10-22 22:00:00	0
0217-0048	2017-10-22 22:15:00	0
0217-0048	2017-10-22 22:30:00	0
0217-0048	2017-10-22 22:45:00	0
0217-0048	2017-10-22 23:00:00	0
0217-0048	2017-10-22 23:15:00	0
0217-0048	2017-10-22 23:30:00	0
0217-0048	2017-10-22 23:45:00	0
