## Supplementary Data 2 for "Digital phenotyping by consumer wearables identifies sleep-associated markers of cardiovascular disease risk and biological aging": ActivityTable_0217-0049-NHC.tsv

0217-0049	2017-06-16 00:00:00	0
0217-0049	2017-06-16 00:15:00	0
0217-0049	2017-06-16 00:30:00	0
0217-0049	2017-06-16 00:45:00	0
0217-0049	2017-06-16 01:00:00	0
0217-0049	2017-06-16 01:15:00	0
0217-0049	2017-06-16 01:30:00	0
0217-0049	2017-06-16 01:45:00	0
0217-0049	2017-06-16 02:00:00	0
0217-0049	2017-06-16 02:15:00	0
0217-0049	2017-06-16 02:30:00	0
0217-0049	2017-06-16 02:45:00	0
0217-0049	2017-06-16 03:00:00	0
0217-0049	2017-06-16 03:15:00	0
0217-0049	2017-06-16 03:30:00	0
0217-0049	2017-06-16 03:45:00	0
0217-0049	2017-06-16 04:00:00	0
0217-0049	2017-06-16 04:15:00	0
0217-0049	2017-06-16 04:30:00	0
0217-0049	2017-06-16 04:45:00	0
0217-0049	2017-06-16 05:00:00	0
0217-0049	2017-06-16 05:15:00	0
0217-0049	2017-06-16 05:30:00	0
0217-0049	2017-06-16 05:45:00	0
0217-0049	2017-06-16 06:00:00	0
0217-0049	2017-06-16 06:15:00	0
0217-0049	2017-06-16 06:30:00	0
0217-0049	2017-06-16 06:45:00	0
0217-0049	2017-06-16 07:00:00	0
0217-0049	2017-06-16 07:15:00	0
0217-0049	2017-06-16 07:30:00	0
0217-0049	2017-06-16 07:45:00	0
0217-0049	2017-06-16 08:00:00	0
0217-0049	2017-06-16 08:15:00	0
0217-0049	2017-06-16 08:30:00	0
0217-0049	2017-06-16 08:45:00	0
0217-0049	2017-06-16 09:00:00	0
0217-0049	2017-06-16 09:15:00	0
0217-0049	2017-06-16 09:30:00	0
0217-0049	2017-06-16 09:45:00	0
0217-0049	2017-06-16 10:00:00	0
0217-0049	2017-06-16 10:15:00	0
0217-0049	2017-06-16 10:30:00	0
0217-0049	2017-06-16 10:45:00	0
0217-0049	2017-06-16 11:00:00	0
0217-0049	2017-06-16 11:15:00	0
0217-0049	2017-06-16 11:30:00	0
0217-0049	2017-06-16 11:45:00	0
0217-0049	2017-06-16 12:00:00	0
0217-0049	2017-06-16 12:15:00	0
0217-0049	2017-06-16 12:30:00	0
0217-0049	2017-06-16 12:45:00	0
0217-0049	2017-06-16 13:00:00	0
0217-0049	2017-06-16 13:15:00	0
0217-0049	2017-06-16 13:30:00	0
0217-0049	2017-06-16 13:45:00	0
0217-0049	2017-06-16 14:00:00	0
0217-0049	2017-06-16 14:15:00	0
0217-0049	2017-06-16 14:30:00	0
0217-0049	2017-06-16 14:45:00	0
0217-0049	2017-06-16 15:00:00	0
0217-0049	2017-06-16 15:15:00	0
0217-0049	2017-06-16 15:30:00	0
0217-0049	2017-06-16 15:45:00	0
0217-0049	2017-06-16 16:00:00	0
0217-0049	2017-06-16 16:15:00	0
0217-0049	2017-06-16 16:30:00	0
0217-0049	2017-06-16 16:45:00	0
0217-0049	2017-06-16 17:00:00	0
0217-0049	2017-06-16 17:15:00	0
0217-0049	2017-06-16 17:30:00	0
0217-0049	2017-06-16 17:45:00	0
0217-0049	2017-06-16 18:00:00	0
0217-0049	2017-06-16 18:15:00	0
0217-0049	2017-06-16 18:30:00	0
0217-0049	2017-06-16 18:45:00	0
0217-0049	2017-06-16 19:00:00	0
0217-0049	2017-06-16 19:15:00	0
0217-0049	2017-06-16 19:30:00	0
0217-0049	2017-06-16 19:45:00	0
0217-0049	2017-06-16 20:00:00	0
0217-0049	2017-06-16 20:15:00	0
0217-0049	2017-06-16 20:30:00	0
0217-0049	2017-06-16 20:45:00	0
0217-0049	2017-06-16 21:00:00	0
0217-0049	2017-06-16 21:15:00	0
0217-0049	2017-06-16 21:30:00	0
0217-0049	2017-06-16 21:45:00	0
0217-0049	2017-06-16 22:00:00	0
0217-0049	2017-06-16 22:15:00	0
0217-0049	2017-06-16 22:30:00	0
0217-0049	2017-06-16 22:45:00	0
0217-0049	2017-06-16 23:00:00	0
0217-0049	2017-06-16 23:15:00	0
0217-0049	2017-06-16 23:30:00	0
0217-0049	2017-06-16 23:45:00	0
0217-0049	2017-06-17 00:00:00	0
0217-0049	2017-06-17 00:15:00	0
0217-0049	2017-06-17 00:30:00	0
0217-0049	2017-06-17 00:45:00	0
0217-0049	2017-06-17 01:00:00	0
0217-0049	2017-06-17 01:15:00	0
0217-0049	2017-06-17 01:30:00	0
0217-0049	2017-06-17 01:45:00	0
0217-0049	2017-06-17 02:00:00	0
0217-0049	2017-06-17 02:15:00	0
0217-0049	2017-06-17 02:30:00	0
0217-0049	2017-06-17 02:45:00	0
0217-0049	2017-06-17 03:00:00	0
0217-0049	2017-06-17 03:15:00	0
0217-0049	2017-06-17 03:30:00	0
0217-0049	2017-06-17 03:45:00	0
0217-0049	2017-06-17 04:00:00	0
0217-0049	2017-06-17 04:15:00	0
0217-0049	2017-06-17 04:30:00	0
0217-0049	2017-06-17 04:45:00	0
0217-0049	2017-06-17 05:00:00	0
0217-0049	2017-06-17 05:15:00	0
0217-0049	2017-06-17 05:30:00	0
0217-0049	2017-06-17 05:45:00	0
0217-0049	2017-06-17 06:00:00	0
0217-0049	2017-06-17 06:15:00	0
0217-0049	2017-06-17 06:30:00	0
0217-0049	2017-06-17 06:45:00	0
0217-0049	2017-06-17 07:00:00	0
0217-0049	2017-06-17 07:15:00	0
0217-0049	2017-06-17 07:30:00	0
0217-0049	2017-06-17 07:45:00	0
0217-0049	2017-06-17 08:00:00	0
0217-0049	2017-06-17 08:15:00	0
0217-0049	2017-06-17 08:30:00	0
0217-0049	2017-06-17 08:45:00	0
0217-0049	2017-06-17 09:00:00	0
0217-0049	2017-06-17 09:15:00	0
0217-0049	2017-06-17 09:30:00	0
0217-0049	2017-06-17 09:45:00	8
0217-0049	2017-06-17 10:00:00	0
0217-0049	2017-06-17 10:15:00	0
0217-0049	2017-06-17 10:30:00	0
0217-0049	2017-06-17 10:45:00	4
0217-0049	2017-06-17 11:00:00	67
0217-0049	2017-06-17 11:15:00	350
0217-0049	2017-06-17 11:30:00	127
0217-0049	2017-06-17 11:45:00	129
0217-0049	2017-06-17 12:00:00	227
0217-0049	2017-06-17 12:15:00	0
0217-0049	2017-06-17 12:30:00	80
0217-0049	2017-06-17 12:45:00	4
0217-0049	2017-06-17 13:00:00	0
0217-0049	2017-06-17 13:15:00	124
0217-0049	2017-06-17 13:30:00	22
0217-0049	2017-06-17 13:45:00	7
0217-0049	2017-06-17 14:00:00	400
0217-0049	2017-06-17 14:15:00	356
0217-0049	2017-06-17 14:30:00	5
0217-0049	2017-06-17 14:45:00	0
0217-0049	2017-06-17 15:00:00	656
0217-0049	2017-06-17 15:15:00	33
0217-0049	2017-06-17 15:30:00	231
0217-0049	2017-06-17 15:45:00	0
0217-0049	2017-06-17 16:00:00	222
0217-0049	2017-06-17 16:15:00	874
0217-0049	2017-06-17 16:30:00	408
0217-0049	2017-06-17 16:45:00	11
0217-0049	2017-06-17 17:00:00	38
0217-0049	2017-06-17 17:15:00	85
0217-0049	2017-06-17 17:30:00	124
0217-0049	2017-06-17 17:45:00	76
0217-0049	2017-06-17 18:00:00	15
0217-0049	2017-06-17 18:15:00	35
0217-0049	2017-06-17 18:30:00	27
0217-0049	2017-06-17 18:45:00	0
0217-0049	2017-06-17 19:00:00	8
0217-0049	2017-06-17 19:15:00	51
0217-0049	2017-06-17 19:30:00	76
0217-0049	2017-06-17 19:45:00	0
0217-0049	2017-06-17 20:00:00	29
0217-0049	2017-06-17 20:15:00	61
0217-0049	2017-06-17 20:30:00	31
0217-0049	2017-06-17 20:45:00	142
0217-0049	2017-06-17 21:00:00	10
0217-0049	2017-06-17 21:15:00	0
0217-0049	2017-06-17 21:30:00	14
0217-0049	2017-06-17 21:45:00	104
0217-0049	2017-06-17 22:00:00	55
0217-0049	2017-06-17 22:15:00	131
0217-0049	2017-06-17 22:30:00	9
0217-0049	2017-06-17 22:45:00	0
0217-0049	2017-06-17 23:00:00	67
0217-0049	2017-06-17 23:15:00	0
0217-0049	2017-06-17 23:30:00	0
0217-0049	2017-06-17 23:45:00	25
0217-0049	2017-06-18 00:00:00	0
0217-0049	2017-06-18 00:15:00	7
0217-0049	2017-06-18 00:30:00	139
0217-0049	2017-06-18 00:45:00	85
0217-0049	2017-06-18 01:00:00	0
0217-0049	2017-06-18 01:15:00	0
0217-0049	2017-06-18 01:30:00	0
0217-0049	2017-06-18 01:45:00	0
0217-0049	2017-06-18 02:00:00	0
0217-0049	2017-06-18 02:15:00	0
0217-0049	2017-06-18 02:30:00	16
0217-0049	2017-06-18 02:45:00	0
0217-0049	2017-06-18 03:00:00	0
0217-0049	2017-06-18 03:15:00	0
0217-0049	2017-06-18 03:30:00	0
0217-0049	2017-06-18 03:45:00	0
0217-0049	2017-06-18 04:00:00	0
0217-0049	2017-06-18 04:15:00	0
0217-0049	2017-06-18 04:30:00	0
0217-0049	2017-06-18 04:45:00	0
0217-0049	2017-06-18 05:00:00	0
0217-0049	2017-06-18 05:15:00	0
0217-0049	2017-06-18 05:30:00	0
0217-0049	2017-06-18 05:45:00	0
0217-0049	2017-06-18 06:00:00	0
0217-0049	2017-06-18 06:15:00	0
0217-0049	2017-06-18 06:30:00	0
0217-0049	2017-06-18 06:45:00	0
0217-0049	2017-06-18 07:00:00	0
0217-0049	2017-06-18 07:15:00	7
0217-0049	2017-06-18 07:30:00	0
0217-0049	2017-06-18 07:45:00	0
0217-0049	2017-06-18 08:00:00	0
0217-0049	2017-06-18 08:15:00	0
0217-0049	2017-06-18 08:30:00	185
0217-0049	2017-06-18 08:45:00	272
0217-0049	2017-06-18 09:00:00	169
0217-0049	2017-06-18 09:15:00	17
0217-0049	2017-06-18 09:30:00	27
0217-0049	2017-06-18 09:45:00	328
0217-0049	2017-06-18 10:00:00	666
0217-0049	2017-06-18 10:15:00	345
0217-0049	2017-06-18 10:30:00	1049
0217-0049	2017-06-18 10:45:00	606
0217-0049	2017-06-18 11:00:00	585
0217-0049	2017-06-18 11:15:00	7
0217-0049	2017-06-18 11:30:00	20
0217-0049	2017-06-18 11:45:00	153
0217-0049	2017-06-18 12:00:00	362
0217-0049	2017-06-18 12:15:00	216
0217-0049	2017-06-18 12:30:00	71
0217-0049	2017-06-18 12:45:00	495
0217-0049	2017-06-18 13:00:00	492
0217-0049	2017-06-18 13:15:00	70
0217-0049	2017-06-18 13:30:00	366
0217-0049	2017-06-18 13:45:00	650
0217-0049	2017-06-18 14:00:00	203
0217-0049	2017-06-18 14:15:00	12
0217-0049	2017-06-18 14:30:00	105
0217-0049	2017-06-18 14:45:00	178
0217-0049	2017-06-18 15:00:00	0
0217-0049	2017-06-18 15:15:00	0
0217-0049	2017-06-18 15:30:00	0
0217-0049	2017-06-18 15:45:00	0
0217-0049	2017-06-18 16:00:00	0
0217-0049	2017-06-18 16:15:00	0
0217-0049	2017-06-18 16:30:00	25
0217-0049	2017-06-18 16:45:00	6
0217-0049	2017-06-18 17:00:00	0
0217-0049	2017-06-18 17:15:00	201
0217-0049	2017-06-18 17:30:00	7
0217-0049	2017-06-18 17:45:00	0
0217-0049	2017-06-18 18:00:00	18
0217-0049	2017-06-18 18:15:00	0
0217-0049	2017-06-18 18:30:00	8
0217-0049	2017-06-18 18:45:00	5
0217-0049	2017-06-18 19:00:00	0
0217-0049	2017-06-18 19:15:00	18
0217-0049	2017-06-18 19:30:00	9
0217-0049	2017-06-18 19:45:00	268
0217-0049	2017-06-18 20:00:00	0
0217-0049	2017-06-18 20:15:00	0
0217-0049	2017-06-18 20:30:00	64
0217-0049	2017-06-18 20:45:00	102
0217-0049	2017-06-18 21:00:00	36
0217-0049	2017-06-18 21:15:00	125
0217-0049	2017-06-18 21:30:00	230
0217-0049	2017-06-18 21:45:00	134
0217-0049	2017-06-18 22:00:00	116
0217-0049	2017-06-18 22:15:00	9
0217-0049	2017-06-18 22:30:00	0
0217-0049	2017-06-18 22:45:00	0
0217-0049	2017-06-18 23:00:00	0
0217-0049	2017-06-18 23:15:00	0
0217-0049	2017-06-18 23:30:00	0
0217-0049	2017-06-18 23:45:00	19
0217-0049	2017-06-19 00:00:00	78
0217-0049	2017-06-19 00:15:00	0
0217-0049	2017-06-19 00:30:00	10
0217-0049	2017-06-19 00:45:00	0
0217-0049	2017-06-19 01:00:00	0
0217-0049	2017-06-19 01:15:00	0
0217-0049	2017-06-19 01:30:00	0
0217-0049	2017-06-19 01:45:00	0
0217-0049	2017-06-19 02:00:00	0
0217-0049	2017-06-19 02:15:00	0
0217-0049	2017-06-19 02:30:00	0
0217-0049	2017-06-19 02:45:00	0
0217-0049	2017-06-19 03:00:00	0
0217-0049	2017-06-19 03:15:00	0
0217-0049	2017-06-19 03:30:00	0
0217-0049	2017-06-19 03:45:00	0
0217-0049	2017-06-19 04:00:00	0
0217-0049	2017-06-19 04:15:00	0
0217-0049	2017-06-19 04:30:00	0
0217-0049	2017-06-19 04:45:00	10
0217-0049	2017-06-19 05:00:00	0
0217-0049	2017-06-19 05:15:00	0
0217-0049	2017-06-19 05:30:00	0
0217-0049	2017-06-19 05:45:00	0
0217-0049	2017-06-19 06:00:00	0
0217-0049	2017-06-19 06:15:00	0
0217-0049	2017-06-19 06:30:00	0
0217-0049	2017-06-19 06:45:00	0
0217-0049	2017-06-19 07:00:00	4
0217-0049	2017-06-19 07:15:00	0
0217-0049	2017-06-19 07:30:00	7
0217-0049	2017-06-19 07:45:00	69
0217-0049	2017-06-19 08:00:00	12
0217-0049	2017-06-19 08:15:00	49
0217-0049	2017-06-19 08:30:00	24
0217-0049	2017-06-19 08:45:00	0
0217-0049	2017-06-19 09:00:00	25
0217-0049	2017-06-19 09:15:00	0
0217-0049	2017-06-19 09:30:00	136
0217-0049	2017-06-19 09:45:00	67
0217-0049	2017-06-19 10:00:00	0
0217-0049	2017-06-19 10:15:00	0
0217-0049	2017-06-19 10:30:00	36
0217-0049	2017-06-19 10:45:00	7
0217-0049	2017-06-19 11:00:00	147
0217-0049	2017-06-19 11:15:00	0
0217-0049	2017-06-19 11:30:00	0
0217-0049	2017-06-19 11:45:00	0
0217-0049	2017-06-19 12:00:00	0
0217-0049	2017-06-19 12:15:00	46
0217-0049	2017-06-19 12:30:00	19
0217-0049	2017-06-19 12:45:00	0
0217-0049	2017-06-19 13:00:00	16
0217-0049	2017-06-19 13:15:00	0
0217-0049	2017-06-19 13:30:00	33
0217-0049	2017-06-19 13:45:00	10
0217-0049	2017-06-19 14:00:00	48
0217-0049	2017-06-19 14:15:00	170
0217-0049	2017-06-19 14:30:00	0
0217-0049	2017-06-19 14:45:00	238
0217-0049	2017-06-19 15:00:00	403
0217-0049	2017-06-19 15:15:00	165
0217-0049	2017-06-19 15:30:00	109
0217-0049	2017-06-19 15:45:00	121
0217-0049	2017-06-19 16:00:00	11
0217-0049	2017-06-19 16:15:00	7
0217-0049	2017-06-19 16:30:00	47
0217-0049	2017-06-19 16:45:00	37
0217-0049	2017-06-19 17:00:00	0
0217-0049	2017-06-19 17:15:00	171
0217-0049	2017-06-19 17:30:00	30
0217-0049	2017-06-19 17:45:00	57
0217-0049	2017-06-19 18:00:00	0
0217-0049	2017-06-19 18:15:00	0
0217-0049	2017-06-19 18:30:00	6
0217-0049	2017-06-19 18:45:00	8
0217-0049	2017-06-19 19:00:00	6
0217-0049	2017-06-19 19:15:00	73
0217-0049	2017-06-19 19:30:00	57
0217-0049	2017-06-19 19:45:00	9
0217-0049	2017-06-19 20:00:00	0
0217-0049	2017-06-19 20:15:00	179
0217-0049	2017-06-19 20:30:00	497
0217-0049	2017-06-19 20:45:00	1104
0217-0049	2017-06-19 21:00:00	1031
0217-0049	2017-06-19 21:15:00	369
0217-0049	2017-06-19 21:30:00	1435
0217-0049	2017-06-19 21:45:00	509
0217-0049	2017-06-19 22:00:00	328
0217-0049	2017-06-19 22:15:00	15
0217-0049	2017-06-19 22:30:00	33
0217-0049	2017-06-19 22:45:00	0
0217-0049	2017-06-19 23:00:00	139
0217-0049	2017-06-19 23:15:00	45
0217-0049	2017-06-19 23:30:00	0
0217-0049	2017-06-19 23:45:00	0
0217-0049	2017-06-20 00:00:00	0
0217-0049	2017-06-20 00:15:00	52
0217-0049	2017-06-20 00:30:00	13
0217-0049	2017-06-20 00:45:00	45
0217-0049	2017-06-20 01:00:00	50
0217-0049	2017-06-20 01:15:00	0
0217-0049	2017-06-20 01:30:00	0
0217-0049	2017-06-20 01:45:00	0
0217-0049	2017-06-20 02:00:00	0
0217-0049	2017-06-20 02:15:00	0
0217-0049	2017-06-20 02:30:00	52
0217-0049	2017-06-20 02:45:00	0
0217-0049	2017-06-20 03:00:00	0
0217-0049	2017-06-20 03:15:00	0
0217-0049	2017-06-20 03:30:00	0
0217-0049	2017-06-20 03:45:00	0
0217-0049	2017-06-20 04:00:00	0
0217-0049	2017-06-20 04:15:00	0
0217-0049	2017-06-20 04:30:00	0
0217-0049	2017-06-20 04:45:00	6
0217-0049	2017-06-20 05:00:00	0
0217-0049	2017-06-20 05:15:00	0
0217-0049	2017-06-20 05:30:00	0
0217-0049	2017-06-20 05:45:00	0
0217-0049	2017-06-20 06:00:00	0
0217-0049	2017-06-20 06:15:00	0
0217-0049	2017-06-20 06:30:00	0
0217-0049	2017-06-20 06:45:00	0
0217-0049	2017-06-20 07:00:00	0
0217-0049	2017-06-20 07:15:00	0
0217-0049	2017-06-20 07:30:00	0
0217-0049	2017-06-20 07:45:00	0
0217-0049	2017-06-20 08:00:00	0
0217-0049	2017-06-20 08:15:00	0
0217-0049	2017-06-20 08:30:00	0
0217-0049	2017-06-20 08:45:00	0
0217-0049	2017-06-20 09:00:00	12
0217-0049	2017-06-20 09:15:00	30
0217-0049	2017-06-20 09:30:00	0
0217-0049	2017-06-20 09:45:00	19
0217-0049	2017-06-20 10:00:00	183
0217-0049	2017-06-20 10:15:00	129
0217-0049	2017-06-20 10:30:00	43
0217-0049	2017-06-20 10:45:00	48
0217-0049	2017-06-20 11:00:00	143
0217-0049	2017-06-20 11:15:00	0
0217-0049	2017-06-20 11:30:00	0
0217-0049	2017-06-20 11:45:00	86
0217-0049	2017-06-20 12:00:00	200
0217-0049	2017-06-20 12:15:00	140
0217-0049	2017-06-20 12:30:00	0
0217-0049	2017-06-20 12:45:00	22
0217-0049	2017-06-20 13:00:00	73
0217-0049	2017-06-20 13:15:00	35
0217-0049	2017-06-20 13:30:00	190
0217-0049	2017-06-20 13:45:00	76
0217-0049	2017-06-20 14:00:00	36
0217-0049	2017-06-20 14:15:00	127
0217-0049	2017-06-20 14:30:00	139
0217-0049	2017-06-20 14:45:00	61
0217-0049	2017-06-20 15:00:00	65
0217-0049	2017-06-20 15:15:00	68
0217-0049	2017-06-20 15:30:00	10
0217-0049	2017-06-20 15:45:00	75
0217-0049	2017-06-20 16:00:00	58
0217-0049	2017-06-20 16:15:00	25
0217-0049	2017-06-20 16:30:00	10
0217-0049	2017-06-20 16:45:00	0
0217-0049	2017-06-20 17:00:00	234
0217-0049	2017-06-20 17:15:00	1010
0217-0049	2017-06-20 17:30:00	494
0217-0049	2017-06-20 17:45:00	245
0217-0049	2017-06-20 18:00:00	266
0217-0049	2017-06-20 18:15:00	385
0217-0049	2017-06-20 18:30:00	437
0217-0049	2017-06-20 18:45:00	552
0217-0049	2017-06-20 19:00:00	846
0217-0049	2017-06-20 19:15:00	637
0217-0049	2017-06-20 19:30:00	0
0217-0049	2017-06-20 19:45:00	33
0217-0049	2017-06-20 20:00:00	125
0217-0049	2017-06-20 20:15:00	124
0217-0049	2017-06-20 20:30:00	10
0217-0049	2017-06-20 20:45:00	0
0217-0049	2017-06-20 21:00:00	0
0217-0049	2017-06-20 21:15:00	0
0217-0049	2017-06-20 21:30:00	0
0217-0049	2017-06-20 21:45:00	0
0217-0049	2017-06-20 22:00:00	0
0217-0049	2017-06-20 22:15:00	0
0217-0049	2017-06-20 22:30:00	0
0217-0049	2017-06-20 22:45:00	0
0217-0049	2017-06-20 23:00:00	0
0217-0049	2017-06-20 23:15:00	0
0217-0049	2017-06-20 23:30:00	0
0217-0049	2017-06-20 23:45:00	0
0217-0049	2017-06-21 00:00:00	0
0217-0049	2017-06-21 00:15:00	0
0217-0049	2017-06-21 00:30:00	0
0217-0049	2017-06-21 00:45:00	0
0217-0049	2017-06-21 01:00:00	0
0217-0049	2017-06-21 01:15:00	0
0217-0049	2017-06-21 01:30:00	0
0217-0049	2017-06-21 01:45:00	0
0217-0049	2017-06-21 02:00:00	0
0217-0049	2017-06-21 02:15:00	0
0217-0049	2017-06-21 02:30:00	0
0217-0049	2017-06-21 02:45:00	0
0217-0049	2017-06-21 03:00:00	0
0217-0049	2017-06-21 03:15:00	0
0217-0049	2017-06-21 03:30:00	0
0217-0049	2017-06-21 03:45:00	0
0217-0049	2017-06-21 04:00:00	0
0217-0049	2017-06-21 04:15:00	0
0217-0049	2017-06-21 04:30:00	0
0217-0049	2017-06-21 04:45:00	0
0217-0049	2017-06-21 05:00:00	0
0217-0049	2017-06-21 05:15:00	0
0217-0049	2017-06-21 05:30:00	0
0217-0049	2017-06-21 05:45:00	0
0217-0049	2017-06-21 06:00:00	0
0217-0049	2017-06-21 06:15:00	0
0217-0049	2017-06-21 06:30:00	0
0217-0049	2017-06-21 06:45:00	0
0217-0049	2017-06-21 07:00:00	0
0217-0049	2017-06-21 07:15:00	0
0217-0049	2017-06-21 07:30:00	0
0217-0049	2017-06-21 07:45:00	0
0217-0049	2017-06-21 08:00:00	0
0217-0049	2017-06-21 08:15:00	0
0217-0049	2017-06-21 08:30:00	0
0217-0049	2017-06-21 08:45:00	0
0217-0049	2017-06-21 09:00:00	0
0217-0049	2017-06-21 09:15:00	0
0217-0049	2017-06-21 09:30:00	0
0217-0049	2017-06-21 09:45:00	0
0217-0049	2017-06-21 10:00:00	0
0217-0049	2017-06-21 10:15:00	0
0217-0049	2017-06-21 10:30:00	0
0217-0049	2017-06-21 10:45:00	19
0217-0049	2017-06-21 11:00:00	0
0217-0049	2017-06-21 11:15:00	69
0217-0049	2017-06-21 11:30:00	98
0217-0049	2017-06-21 11:45:00	98
0217-0049	2017-06-21 12:00:00	150
0217-0049	2017-06-21 12:15:00	7
0217-0049	2017-06-21 12:30:00	11
0217-0049	2017-06-21 12:45:00	0
0217-0049	2017-06-21 13:00:00	273
0217-0049	2017-06-21 13:15:00	124
0217-0049	2017-06-21 13:30:00	0
0217-0049	2017-06-21 13:45:00	260
0217-0049	2017-06-21 14:00:00	587
0217-0049	2017-06-21 14:15:00	395
0217-0049	2017-06-21 14:30:00	59
0217-0049	2017-06-21 14:45:00	38
0217-0049	2017-06-21 15:00:00	121
0217-0049	2017-06-21 15:15:00	57
0217-0049	2017-06-21 15:30:00	66
0217-0049	2017-06-21 15:45:00	149
0217-0049	2017-06-21 16:00:00	0
0217-0049	2017-06-21 16:15:00	0
0217-0049	2017-06-21 16:30:00	0
0217-0049	2017-06-21 16:45:00	0
0217-0049	2017-06-21 17:00:00	0
0217-0049	2017-06-21 17:15:00	0
0217-0049	2017-06-21 17:30:00	0
0217-0049	2017-06-21 17:45:00	0
0217-0049	2017-06-21 18:00:00	0
0217-0049	2017-06-21 18:15:00	85
0217-0049	2017-06-21 18:30:00	0
0217-0049	2017-06-21 18:45:00	130
0217-0049	2017-06-21 19:00:00	231
0217-0049	2017-06-21 19:15:00	84
0217-0049	2017-06-21 19:30:00	0
0217-0049	2017-06-21 19:45:00	53
0217-0049	2017-06-21 20:00:00	7
0217-0049	2017-06-21 20:15:00	90
0217-0049	2017-06-21 20:30:00	1394
0217-0049	2017-06-21 20:45:00	1510
0217-0049	2017-06-21 21:00:00	658
0217-0049	2017-06-21 21:15:00	1463
0217-0049	2017-06-21 21:30:00	802
0217-0049	2017-06-21 21:45:00	0
0217-0049	2017-06-21 22:00:00	0
0217-0049	2017-06-21 22:15:00	0
0217-0049	2017-06-21 22:30:00	0
0217-0049	2017-06-21 22:45:00	0
0217-0049	2017-06-21 23:00:00	0
0217-0049	2017-06-21 23:15:00	0
0217-0049	2017-06-21 23:30:00	0
0217-0049	2017-06-21 23:45:00	0
