## Supplementary Data 2 for "Digital phenotyping by consumer wearables identifies sleep-associated markers of cardiovascular disease risk and biological aging": ActivityTable_0217-0050-NHC.tsv

0217-0050	2017-12-04 00:00:00	0
0217-0050	2017-12-04 00:15:00	0
0217-0050	2017-12-04 00:30:00	0
0217-0050	2017-12-04 00:45:00	0
0217-0050	2017-12-04 01:00:00	0
0217-0050	2017-12-04 01:15:00	0
0217-0050	2017-12-04 01:30:00	0
0217-0050	2017-12-04 01:45:00	0
0217-0050	2017-12-04 02:00:00	0
0217-0050	2017-12-04 02:15:00	0
0217-0050	2017-12-04 02:30:00	0
0217-0050	2017-12-04 02:45:00	0
0217-0050	2017-12-04 03:00:00	0
0217-0050	2017-12-04 03:15:00	0
0217-0050	2017-12-04 03:30:00	0
0217-0050	2017-12-04 03:45:00	0
0217-0050	2017-12-04 04:00:00	0
0217-0050	2017-12-04 04:15:00	0
0217-0050	2017-12-04 04:30:00	0
0217-0050	2017-12-04 04:45:00	0
0217-0050	2017-12-04 05:00:00	0
0217-0050	2017-12-04 05:15:00	0
0217-0050	2017-12-04 05:30:00	0
0217-0050	2017-12-04 05:45:00	0
0217-0050	2017-12-04 06:00:00	0
0217-0050	2017-12-04 06:15:00	0
0217-0050	2017-12-04 06:30:00	0
0217-0050	2017-12-04 06:45:00	0
0217-0050	2017-12-04 07:00:00	0
0217-0050	2017-12-04 07:15:00	0
0217-0050	2017-12-04 07:30:00	0
0217-0050	2017-12-04 07:45:00	0
0217-0050	2017-12-04 08:00:00	0
0217-0050	2017-12-04 08:15:00	0
0217-0050	2017-12-04 08:30:00	0
0217-0050	2017-12-04 08:45:00	0
0217-0050	2017-12-04 09:00:00	0
0217-0050	2017-12-04 09:15:00	0
0217-0050	2017-12-04 09:30:00	0
0217-0050	2017-12-04 09:45:00	0
0217-0050	2017-12-04 10:00:00	10
0217-0050	2017-12-04 10:15:00	59
0217-0050	2017-12-04 10:30:00	470
0217-0050	2017-12-04 10:45:00	394
0217-0050	2017-12-04 11:00:00	200
0217-0050	2017-12-04 11:15:00	697
0217-0050	2017-12-04 11:30:00	351
0217-0050	2017-12-04 11:45:00	0
0217-0050	2017-12-04 12:00:00	7
0217-0050	2017-12-04 12:15:00	74
0217-0050	2017-12-04 12:30:00	61
0217-0050	2017-12-04 12:45:00	147
0217-0050	2017-12-04 13:00:00	0
0217-0050	2017-12-04 13:15:00	0
0217-0050	2017-12-04 13:30:00	41
0217-0050	2017-12-04 13:45:00	9
0217-0050	2017-12-04 14:00:00	13
0217-0050	2017-12-04 14:15:00	0
0217-0050	2017-12-04 14:30:00	0
0217-0050	2017-12-04 14:45:00	0
0217-0050	2017-12-04 15:00:00	4
0217-0050	2017-12-04 15:15:00	19
0217-0050	2017-12-04 15:30:00	52
0217-0050	2017-12-04 15:45:00	111
0217-0050	2017-12-04 16:00:00	84
0217-0050	2017-12-04 16:15:00	48
0217-0050	2017-12-04 16:30:00	83
0217-0050	2017-12-04 16:45:00	46
0217-0050	2017-12-04 17:00:00	39
0217-0050	2017-12-04 17:15:00	46
0217-0050	2017-12-04 17:30:00	56
0217-0050	2017-12-04 17:45:00	64
0217-0050	2017-12-04 18:00:00	92
0217-0050	2017-12-04 18:15:00	79
0217-0050	2017-12-04 18:30:00	61
0217-0050	2017-12-04 18:45:00	110
0217-0050	2017-12-04 19:00:00	83
0217-0050	2017-12-04 19:15:00	7
0217-0050	2017-12-04 19:30:00	0
0217-0050	2017-12-04 19:45:00	7
0217-0050	2017-12-04 20:00:00	0
0217-0050	2017-12-04 20:15:00	0
0217-0050	2017-12-04 20:30:00	21
0217-0050	2017-12-04 20:45:00	0
0217-0050	2017-12-04 21:00:00	0
0217-0050	2017-12-04 21:15:00	10
0217-0050	2017-12-04 21:30:00	49
0217-0050	2017-12-04 21:45:00	0
0217-0050	2017-12-04 22:00:00	9
0217-0050	2017-12-04 22:15:00	0
0217-0050	2017-12-04 22:30:00	0
0217-0050	2017-12-04 22:45:00	6
0217-0050	2017-12-04 23:00:00	0
0217-0050	2017-12-04 23:15:00	0
0217-0050	2017-12-04 23:30:00	0
0217-0050	2017-12-04 23:45:00	0
0217-0050	2017-12-05 00:00:00	0
0217-0050	2017-12-05 00:15:00	0
0217-0050	2017-12-05 00:30:00	0
0217-0050	2017-12-05 00:45:00	0
0217-0050	2017-12-05 01:00:00	0
0217-0050	2017-12-05 01:15:00	0
0217-0050	2017-12-05 01:30:00	0
0217-0050	2017-12-05 01:45:00	0
0217-0050	2017-12-05 02:00:00	0
0217-0050	2017-12-05 02:15:00	0
0217-0050	2017-12-05 02:30:00	0
0217-0050	2017-12-05 02:45:00	0
0217-0050	2017-12-05 03:00:00	0
0217-0050	2017-12-05 03:15:00	0
0217-0050	2017-12-05 03:30:00	0
0217-0050	2017-12-05 03:45:00	0
0217-0050	2017-12-05 04:00:00	0
0217-0050	2017-12-05 04:15:00	0
0217-0050	2017-12-05 04:30:00	0
0217-0050	2017-12-05 04:45:00	0
0217-0050	2017-12-05 05:00:00	0
0217-0050	2017-12-05 05:15:00	0
0217-0050	2017-12-05 05:30:00	0
0217-0050	2017-12-05 05:45:00	0
0217-0050	2017-12-05 06:00:00	5
0217-0050	2017-12-05 06:15:00	0
0217-0050	2017-12-05 06:30:00	0
0217-0050	2017-12-05 06:45:00	0
0217-0050	2017-12-05 07:00:00	158
0217-0050	2017-12-05 07:15:00	7
0217-0050	2017-12-05 07:30:00	192
0217-0050	2017-12-05 07:45:00	485
0217-0050	2017-12-05 08:00:00	852
0217-0050	2017-12-05 08:15:00	340
0217-0050	2017-12-05 08:30:00	148
0217-0050	2017-12-05 08:45:00	67
0217-0050	2017-12-05 09:00:00	48
0217-0050	2017-12-05 09:15:00	243
0217-0050	2017-12-05 09:30:00	17
0217-0050	2017-12-05 09:45:00	169
0217-0050	2017-12-05 10:00:00	109
0217-0050	2017-12-05 10:15:00	161
0217-0050	2017-12-05 10:30:00	55
0217-0050	2017-12-05 10:45:00	28
0217-0050	2017-12-05 11:00:00	115
0217-0050	2017-12-05 11:15:00	61
0217-0050	2017-12-05 11:30:00	177
0217-0050	2017-12-05 11:45:00	86
0217-0050	2017-12-05 12:00:00	100
0217-0050	2017-12-05 12:15:00	55
0217-0050	2017-12-05 12:30:00	87
0217-0050	2017-12-05 12:45:00	137
0217-0050	2017-12-05 13:00:00	980
0217-0050	2017-12-05 13:15:00	230
0217-0050	2017-12-05 13:30:00	552
0217-0050	2017-12-05 13:45:00	949
0217-0050	2017-12-05 14:00:00	186
0217-0050	2017-12-05 14:15:00	6
0217-0050	2017-12-05 14:30:00	40
0217-0050	2017-12-05 14:45:00	0
0217-0050	2017-12-05 15:00:00	63
0217-0050	2017-12-05 15:15:00	15
0217-0050	2017-12-05 15:30:00	30
0217-0050	2017-12-05 15:45:00	40
0217-0050	2017-12-05 16:00:00	14
0217-0050	2017-12-05 16:15:00	21
0217-0050	2017-12-05 16:30:00	38
0217-0050	2017-12-05 16:45:00	0
0217-0050	2017-12-05 17:00:00	96
0217-0050	2017-12-05 17:15:00	30
0217-0050	2017-12-05 17:30:00	129
0217-0050	2017-12-05 17:45:00	98
0217-0050	2017-12-05 18:00:00	43
0217-0050	2017-12-05 18:15:00	74
0217-0050	2017-12-05 18:30:00	97
0217-0050	2017-12-05 18:45:00	84
0217-0050	2017-12-05 19:00:00	50
0217-0050	2017-12-05 19:15:00	92
0217-0050	2017-12-05 19:30:00	60
0217-0050	2017-12-05 19:45:00	17
0217-0050	2017-12-05 20:00:00	80
0217-0050	2017-12-05 20:15:00	49
0217-0050	2017-12-05 20:30:00	442
0217-0050	2017-12-05 20:45:00	223
0217-0050	2017-12-05 21:00:00	25
0217-0050	2017-12-05 21:15:00	0
0217-0050	2017-12-05 21:30:00	17
0217-0050	2017-12-05 21:45:00	187
0217-0050	2017-12-05 22:00:00	49
0217-0050	2017-12-05 22:15:00	81
0217-0050	2017-12-05 22:30:00	13
0217-0050	2017-12-05 22:45:00	0
0217-0050	2017-12-05 23:00:00	0
0217-0050	2017-12-05 23:15:00	0
0217-0050	2017-12-05 23:30:00	0
0217-0050	2017-12-05 23:45:00	6
0217-0050	2017-12-06 00:00:00	0
0217-0050	2017-12-06 00:15:00	62
0217-0050	2017-12-06 00:30:00	4
0217-0050	2017-12-06 00:45:00	0
0217-0050	2017-12-06 01:00:00	0
0217-0050	2017-12-06 01:15:00	0
0217-0050	2017-12-06 01:30:00	0
0217-0050	2017-12-06 01:45:00	0
0217-0050	2017-12-06 02:00:00	0
0217-0050	2017-12-06 02:15:00	0
0217-0050	2017-12-06 02:30:00	0
0217-0050	2017-12-06 02:45:00	0
0217-0050	2017-12-06 03:00:00	0
0217-0050	2017-12-06 03:15:00	0
0217-0050	2017-12-06 03:30:00	0
0217-0050	2017-12-06 03:45:00	0
0217-0050	2017-12-06 04:00:00	0
0217-0050	2017-12-06 04:15:00	0
0217-0050	2017-12-06 04:30:00	0
0217-0050	2017-12-06 04:45:00	0
0217-0050	2017-12-06 05:00:00	0
0217-0050	2017-12-06 05:15:00	0
0217-0050	2017-12-06 05:30:00	0
0217-0050	2017-12-06 05:45:00	0
0217-0050	2017-12-06 06:00:00	0
0217-0050	2017-12-06 06:15:00	0
0217-0050	2017-12-06 06:30:00	102
0217-0050	2017-12-06 06:45:00	53
0217-0050	2017-12-06 07:00:00	0
0217-0050	2017-12-06 07:15:00	122
0217-0050	2017-12-06 07:30:00	510
0217-0050	2017-12-06 07:45:00	765
0217-0050	2017-12-06 08:00:00	888
0217-0050	2017-12-06 08:15:00	134
0217-0050	2017-12-06 08:30:00	48
0217-0050	2017-12-06 08:45:00	124
0217-0050	2017-12-06 09:00:00	92
0217-0050	2017-12-06 09:15:00	157
0217-0050	2017-12-06 09:30:00	65
0217-0050	2017-12-06 09:45:00	30
0217-0050	2017-12-06 10:00:00	69
0217-0050	2017-12-06 10:15:00	192
0217-0050	2017-12-06 10:30:00	65
0217-0050	2017-12-06 10:45:00	34
0217-0050	2017-12-06 11:00:00	80
0217-0050	2017-12-06 11:15:00	247
0217-0050	2017-12-06 11:30:00	210
0217-0050	2017-12-06 11:45:00	204
0217-0050	2017-12-06 12:00:00	89
0217-0050	2017-12-06 12:15:00	42
0217-0050	2017-12-06 12:30:00	252
0217-0050	2017-12-06 12:45:00	112
0217-0050	2017-12-06 13:00:00	193
0217-0050	2017-12-06 13:15:00	997
0217-0050	2017-12-06 13:30:00	242
0217-0050	2017-12-06 13:45:00	1133
0217-0050	2017-12-06 14:00:00	201
0217-0050	2017-12-06 14:15:00	57
0217-0050	2017-12-06 14:30:00	30
0217-0050	2017-12-06 14:45:00	101
0217-0050	2017-12-06 15:00:00	29
0217-0050	2017-12-06 15:15:00	35
0217-0050	2017-12-06 15:30:00	15
0217-0050	2017-12-06 15:45:00	14
0217-0050	2017-12-06 16:00:00	104
0217-0050	2017-12-06 16:15:00	60
0217-0050	2017-12-06 16:30:00	83
0217-0050	2017-12-06 16:45:00	44
0217-0050	2017-12-06 17:00:00	72
0217-0050	2017-12-06 17:15:00	187
0217-0050	2017-12-06 17:30:00	40
0217-0050	2017-12-06 17:45:00	13
0217-0050	2017-12-06 18:00:00	164
0217-0050	2017-12-06 18:15:00	87
0217-0050	2017-12-06 18:30:00	179
0217-0050	2017-12-06 18:45:00	18
0217-0050	2017-12-06 19:00:00	61
0217-0050	2017-12-06 19:15:00	52
0217-0050	2017-12-06 19:30:00	76
0217-0050	2017-12-06 19:45:00	65
0217-0050	2017-12-06 20:00:00	75
0217-0050	2017-12-06 20:15:00	371
0217-0050	2017-12-06 20:30:00	162
0217-0050	2017-12-06 20:45:00	84
0217-0050	2017-12-06 21:00:00	172
0217-0050	2017-12-06 21:15:00	14
0217-0050	2017-12-06 21:30:00	0
0217-0050	2017-12-06 21:45:00	0
0217-0050	2017-12-06 22:00:00	9
0217-0050	2017-12-06 22:15:00	0
0217-0050	2017-12-06 22:30:00	25
0217-0050	2017-12-06 22:45:00	16
0217-0050	2017-12-06 23:00:00	64
0217-0050	2017-12-06 23:15:00	0
0217-0050	2017-12-06 23:30:00	0
0217-0050	2017-12-06 23:45:00	0
0217-0050	2017-12-07 00:00:00	0
0217-0050	2017-12-07 00:15:00	0
0217-0050	2017-12-07 00:30:00	0
0217-0050	2017-12-07 00:45:00	0
0217-0050	2017-12-07 01:00:00	0
0217-0050	2017-12-07 01:15:00	0
0217-0050	2017-12-07 01:30:00	0
0217-0050	2017-12-07 01:45:00	0
0217-0050	2017-12-07 02:00:00	0
0217-0050	2017-12-07 02:15:00	0
0217-0050	2017-12-07 02:30:00	0
0217-0050	2017-12-07 02:45:00	0
0217-0050	2017-12-07 03:00:00	0
0217-0050	2017-12-07 03:15:00	0
0217-0050	2017-12-07 03:30:00	0
0217-0050	2017-12-07 03:45:00	0
0217-0050	2017-12-07 04:00:00	0
0217-0050	2017-12-07 04:15:00	0
0217-0050	2017-12-07 04:30:00	4
0217-0050	2017-12-07 04:45:00	0
0217-0050	2017-12-07 05:00:00	0
0217-0050	2017-12-07 05:15:00	0
0217-0050	2017-12-07 05:30:00	0
0217-0050	2017-12-07 05:45:00	0
0217-0050	2017-12-07 06:00:00	8
0217-0050	2017-12-07 06:15:00	0
0217-0050	2017-12-07 06:30:00	65
0217-0050	2017-12-07 06:45:00	166
0217-0050	2017-12-07 07:00:00	584
0217-0050	2017-12-07 07:15:00	753
0217-0050	2017-12-07 07:30:00	415
0217-0050	2017-12-07 07:45:00	51
0217-0050	2017-12-07 08:00:00	0
0217-0050	2017-12-07 08:15:00	9
0217-0050	2017-12-07 08:30:00	71
0217-0050	2017-12-07 08:45:00	105
0217-0050	2017-12-07 09:00:00	107
0217-0050	2017-12-07 09:15:00	17
0217-0050	2017-12-07 09:30:00	72
0217-0050	2017-12-07 09:45:00	159
0217-0050	2017-12-07 10:00:00	189
0217-0050	2017-12-07 10:15:00	104
0217-0050	2017-12-07 10:30:00	30
0217-0050	2017-12-07 10:45:00	69
0217-0050	2017-12-07 11:00:00	86
0217-0050	2017-12-07 11:15:00	89
0217-0050	2017-12-07 11:30:00	107
0217-0050	2017-12-07 11:45:00	116
0217-0050	2017-12-07 12:00:00	170
0217-0050	2017-12-07 12:15:00	77
0217-0050	2017-12-07 12:30:00	46
0217-0050	2017-12-07 12:45:00	37
0217-0050	2017-12-07 13:00:00	476
0217-0050	2017-12-07 13:15:00	631
0217-0050	2017-12-07 13:30:00	145
0217-0050	2017-12-07 13:45:00	1053
0217-0050	2017-12-07 14:00:00	134
0217-0050	2017-12-07 14:15:00	62
0217-0050	2017-12-07 14:30:00	20
0217-0050	2017-12-07 14:45:00	189
0217-0050	2017-12-07 15:00:00	168
0217-0050	2017-12-07 15:15:00	0
0217-0050	2017-12-07 15:30:00	110
0217-0050	2017-12-07 15:45:00	132
0217-0050	2017-12-07 16:00:00	12
0217-0050	2017-12-07 16:15:00	116
0217-0050	2017-12-07 16:30:00	0
0217-0050	2017-12-07 16:45:00	18
0217-0050	2017-12-07 17:00:00	107
0217-0050	2017-12-07 17:15:00	217
0217-0050	2017-12-07 17:30:00	208
0217-0050	2017-12-07 17:45:00	74
0217-0050	2017-12-07 18:00:00	190
0217-0050	2017-12-07 18:15:00	108
0217-0050	2017-12-07 18:30:00	89
0217-0050	2017-12-07 18:45:00	34
0217-0050	2017-12-07 19:00:00	0
0217-0050	2017-12-07 19:15:00	0
0217-0050	2017-12-07 19:30:00	0
0217-0050	2017-12-07 19:45:00	0
0217-0050	2017-12-07 20:00:00	0
0217-0050	2017-12-07 20:15:00	0
0217-0050	2017-12-07 20:30:00	0
0217-0050	2017-12-07 20:45:00	0
0217-0050	2017-12-07 21:00:00	0
0217-0050	2017-12-07 21:15:00	0
0217-0050	2017-12-07 21:30:00	0
0217-0050	2017-12-07 21:45:00	0
0217-0050	2017-12-07 22:00:00	0
0217-0050	2017-12-07 22:15:00	0
0217-0050	2017-12-07 22:30:00	170
0217-0050	2017-12-07 22:45:00	34
0217-0050	2017-12-07 23:00:00	60
0217-0050	2017-12-07 23:15:00	0
0217-0050	2017-12-07 23:30:00	296
0217-0050	2017-12-07 23:45:00	309
0217-0050	2017-12-08 00:00:00	154
0217-0050	2017-12-08 00:15:00	487
0217-0050	2017-12-08 00:30:00	295
0217-0050	2017-12-08 00:45:00	107
0217-0050	2017-12-08 01:00:00	218
0217-0050	2017-12-08 01:15:00	272
0217-0050	2017-12-08 01:30:00	433
0217-0050	2017-12-08 01:45:00	203
0217-0050	2017-12-08 02:00:00	0
0217-0050	2017-12-08 02:15:00	5
0217-0050	2017-12-08 02:30:00	0
0217-0050	2017-12-08 02:45:00	0
0217-0050	2017-12-08 03:00:00	0
0217-0050	2017-12-08 03:15:00	0
0217-0050	2017-12-08 03:30:00	0
0217-0050	2017-12-08 03:45:00	0
0217-0050	2017-12-08 04:00:00	0
0217-0050	2017-12-08 04:15:00	0
0217-0050	2017-12-08 04:30:00	0
0217-0050	2017-12-08 04:45:00	0
0217-0050	2017-12-08 05:00:00	0
0217-0050	2017-12-08 05:15:00	0
0217-0050	2017-12-08 05:30:00	0
0217-0050	2017-12-08 05:45:00	0
0217-0050	2017-12-08 06:00:00	0
0217-0050	2017-12-08 06:15:00	0
0217-0050	2017-12-08 06:30:00	39
0217-0050	2017-12-08 06:45:00	359
0217-0050	2017-12-08 07:00:00	89
0217-0050	2017-12-08 07:15:00	379
0217-0050	2017-12-08 07:30:00	334
0217-0050	2017-12-08 07:45:00	301
0217-0050	2017-12-08 08:00:00	114
0217-0050	2017-12-08 08:15:00	58
0217-0050	2017-12-08 08:30:00	204
0217-0050	2017-12-08 08:45:00	0
0217-0050	2017-12-08 09:00:00	0
0217-0050	2017-12-08 09:15:00	0
0217-0050	2017-12-08 09:30:00	0
0217-0050	2017-12-08 09:45:00	0
0217-0050	2017-12-08 10:00:00	0
0217-0050	2017-12-08 10:15:00	0
0217-0050	2017-12-08 10:30:00	0
0217-0050	2017-12-08 10:45:00	0
0217-0050	2017-12-08 11:00:00	0
0217-0050	2017-12-08 11:15:00	0
0217-0050	2017-12-08 11:30:00	0
0217-0050	2017-12-08 11:45:00	0
0217-0050	2017-12-08 12:00:00	0
0217-0050	2017-12-08 12:15:00	0
0217-0050	2017-12-08 12:30:00	0
0217-0050	2017-12-08 12:45:00	0
0217-0050	2017-12-08 13:00:00	0
0217-0050	2017-12-08 13:15:00	0
0217-0050	2017-12-08 13:30:00	0
0217-0050	2017-12-08 13:45:00	0
0217-0050	2017-12-08 14:00:00	0
0217-0050	2017-12-08 14:15:00	0
0217-0050	2017-12-08 14:30:00	0
0217-0050	2017-12-08 14:45:00	0
0217-0050	2017-12-08 15:00:00	0
0217-0050	2017-12-08 15:15:00	0
0217-0050	2017-12-08 15:30:00	0
0217-0050	2017-12-08 15:45:00	0
0217-0050	2017-12-08 16:00:00	0
0217-0050	2017-12-08 16:15:00	0
0217-0050	2017-12-08 16:30:00	0
0217-0050	2017-12-08 16:45:00	0
0217-0050	2017-12-08 17:00:00	0
0217-0050	2017-12-08 17:15:00	0
0217-0050	2017-12-08 17:30:00	0
0217-0050	2017-12-08 17:45:00	0
0217-0050	2017-12-08 18:00:00	0
0217-0050	2017-12-08 18:15:00	0
0217-0050	2017-12-08 18:30:00	0
0217-0050	2017-12-08 18:45:00	0
0217-0050	2017-12-08 19:00:00	0
0217-0050	2017-12-08 19:15:00	0
0217-0050	2017-12-08 19:30:00	0
0217-0050	2017-12-08 19:45:00	0
0217-0050	2017-12-08 20:00:00	0
0217-0050	2017-12-08 20:15:00	0
0217-0050	2017-12-08 20:30:00	0
0217-0050	2017-12-08 20:45:00	0
0217-0050	2017-12-08 21:00:00	0
0217-0050	2017-12-08 21:15:00	0
0217-0050	2017-12-08 21:30:00	0
0217-0050	2017-12-08 21:45:00	0
0217-0050	2017-12-08 22:00:00	0
0217-0050	2017-12-08 22:15:00	0
0217-0050	2017-12-08 22:30:00	0
0217-0050	2017-12-08 22:45:00	0
0217-0050	2017-12-08 23:00:00	0
0217-0050	2017-12-08 23:15:00	0
0217-0050	2017-12-08 23:30:00	0
0217-0050	2017-12-08 23:45:00	0
