## Supplementary Data 2 for "Digital phenotyping by consumer wearables identifies sleep-associated markers of cardiovascular disease risk and biological aging": ActivityTable_0218-0002-NHC.tsv

0218-0002	2018-03-23 00:00:00	0
0218-0002	2018-03-23 00:15:00	0
0218-0002	2018-03-23 00:30:00	0
0218-0002	2018-03-23 00:45:00	0
0218-0002	2018-03-23 01:00:00	0
0218-0002	2018-03-23 01:15:00	0
0218-0002	2018-03-23 01:30:00	0
0218-0002	2018-03-23 01:45:00	0
0218-0002	2018-03-23 02:00:00	0
0218-0002	2018-03-23 02:15:00	0
0218-0002	2018-03-23 02:30:00	0
0218-0002	2018-03-23 02:45:00	0
0218-0002	2018-03-23 03:00:00	0
0218-0002	2018-03-23 03:15:00	0
0218-0002	2018-03-23 03:30:00	0
0218-0002	2018-03-23 03:45:00	0
0218-0002	2018-03-23 04:00:00	0
0218-0002	2018-03-23 04:15:00	0
0218-0002	2018-03-23 04:30:00	0
0218-0002	2018-03-23 04:45:00	0
0218-0002	2018-03-23 05:00:00	0
0218-0002	2018-03-23 05:15:00	0
0218-0002	2018-03-23 05:30:00	0
0218-0002	2018-03-23 05:45:00	0
0218-0002	2018-03-23 06:00:00	0
0218-0002	2018-03-23 06:15:00	0
0218-0002	2018-03-23 06:30:00	0
0218-0002	2018-03-23 06:45:00	0
0218-0002	2018-03-23 07:00:00	0
0218-0002	2018-03-23 07:15:00	0
0218-0002	2018-03-23 07:30:00	0
0218-0002	2018-03-23 07:45:00	0
0218-0002	2018-03-23 08:00:00	54
0218-0002	2018-03-23 08:15:00	0
0218-0002	2018-03-23 08:30:00	183
0218-0002	2018-03-23 08:45:00	389
0218-0002	2018-03-23 09:00:00	0
0218-0002	2018-03-23 09:15:00	78
0218-0002	2018-03-23 09:30:00	98
0218-0002	2018-03-23 09:45:00	68
0218-0002	2018-03-23 10:00:00	68
0218-0002	2018-03-23 10:15:00	83
0218-0002	2018-03-23 10:30:00	493
0218-0002	2018-03-23 10:45:00	474
0218-0002	2018-03-23 11:00:00	363
0218-0002	2018-03-23 11:15:00	33
0218-0002	2018-03-23 11:30:00	409
0218-0002	2018-03-23 11:45:00	110
0218-0002	2018-03-23 12:00:00	136
0218-0002	2018-03-23 12:15:00	629
0218-0002	2018-03-23 12:30:00	253
0218-0002	2018-03-23 12:45:00	3
0218-0002	2018-03-23 13:00:00	0
0218-0002	2018-03-23 13:15:00	170
0218-0002	2018-03-23 13:30:00	0
0218-0002	2018-03-23 13:45:00	27
0218-0002	2018-03-23 14:00:00	66
0218-0002	2018-03-23 14:15:00	372
0218-0002	2018-03-23 14:30:00	269
0218-0002	2018-03-23 14:45:00	340
0218-0002	2018-03-23 15:00:00	415
0218-0002	2018-03-23 15:15:00	171
0218-0002	2018-03-23 15:30:00	382
0218-0002	2018-03-23 15:45:00	0
0218-0002	2018-03-23 16:00:00	5
0218-0002	2018-03-23 16:15:00	0
0218-0002	2018-03-23 16:30:00	0
0218-0002	2018-03-23 16:45:00	0
0218-0002	2018-03-23 17:00:00	0
0218-0002	2018-03-23 17:15:00	44
0218-0002	2018-03-23 17:30:00	33
0218-0002	2018-03-23 17:45:00	40
0218-0002	2018-03-23 18:00:00	9
0218-0002	2018-03-23 18:15:00	23
0218-0002	2018-03-23 18:30:00	98
0218-0002	2018-03-23 18:45:00	133
0218-0002	2018-03-23 19:00:00	7
0218-0002	2018-03-23 19:15:00	89
0218-0002	2018-03-23 19:30:00	0
0218-0002	2018-03-23 19:45:00	0
0218-0002	2018-03-23 20:00:00	7
0218-0002	2018-03-23 20:15:00	0
0218-0002	2018-03-23 20:30:00	0
0218-0002	2018-03-23 20:45:00	0
0218-0002	2018-03-23 21:00:00	0
0218-0002	2018-03-23 21:15:00	0
0218-0002	2018-03-23 21:30:00	0
0218-0002	2018-03-23 21:45:00	0
0218-0002	2018-03-23 22:00:00	31
0218-0002	2018-03-23 22:15:00	35
0218-0002	2018-03-23 22:30:00	0
0218-0002	2018-03-23 22:45:00	0
0218-0002	2018-03-23 23:00:00	0
0218-0002	2018-03-23 23:15:00	33
0218-0002	2018-03-23 23:30:00	0
0218-0002	2018-03-23 23:45:00	0
0218-0002	2018-03-24 00:00:00	0
0218-0002	2018-03-24 00:15:00	0
0218-0002	2018-03-24 00:30:00	37
0218-0002	2018-03-24 00:45:00	0
0218-0002	2018-03-24 01:00:00	0
0218-0002	2018-03-24 01:15:00	0
0218-0002	2018-03-24 01:30:00	0
0218-0002	2018-03-24 01:45:00	0
0218-0002	2018-03-24 02:00:00	0
0218-0002	2018-03-24 02:15:00	0
0218-0002	2018-03-24 02:30:00	6
0218-0002	2018-03-24 02:45:00	0
0218-0002	2018-03-24 03:00:00	0
0218-0002	2018-03-24 03:15:00	0
0218-0002	2018-03-24 03:30:00	0
0218-0002	2018-03-24 03:45:00	0
0218-0002	2018-03-24 04:00:00	0
0218-0002	2018-03-24 04:15:00	0
0218-0002	2018-03-24 04:30:00	0
0218-0002	2018-03-24 04:45:00	11
0218-0002	2018-03-24 05:00:00	0
0218-0002	2018-03-24 05:15:00	15
0218-0002	2018-03-24 05:30:00	0
0218-0002	2018-03-24 05:45:00	0
0218-0002	2018-03-24 06:00:00	0
0218-0002	2018-03-24 06:15:00	0
0218-0002	2018-03-24 06:30:00	0
0218-0002	2018-03-24 06:45:00	0
0218-0002	2018-03-24 07:00:00	0
0218-0002	2018-03-24 07:15:00	39
0218-0002	2018-03-24 07:30:00	12
0218-0002	2018-03-24 07:45:00	0
0218-0002	2018-03-24 08:00:00	0
0218-0002	2018-03-24 08:15:00	0
0218-0002	2018-03-24 08:30:00	33
0218-0002	2018-03-24 08:45:00	19
0218-0002	2018-03-24 09:00:00	225
0218-0002	2018-03-24 09:15:00	250
0218-0002	2018-03-24 09:30:00	89
0218-0002	2018-03-24 09:45:00	0
0218-0002	2018-03-24 10:00:00	141
0218-0002	2018-03-24 10:15:00	29
0218-0002	2018-03-24 10:30:00	81
0218-0002	2018-03-24 10:45:00	314
0218-0002	2018-03-24 11:00:00	138
0218-0002	2018-03-24 11:15:00	0
0218-0002	2018-03-24 11:30:00	74
0218-0002	2018-03-24 11:45:00	0
0218-0002	2018-03-24 12:00:00	87
0218-0002	2018-03-24 12:15:00	156
0218-0002	2018-03-24 12:30:00	14
0218-0002	2018-03-24 12:45:00	45
0218-0002	2018-03-24 13:00:00	241
0218-0002	2018-03-24 13:15:00	116
0218-0002	2018-03-24 13:30:00	89
0218-0002	2018-03-24 13:45:00	313
0218-0002	2018-03-24 14:00:00	200
0218-0002	2018-03-24 14:15:00	93
0218-0002	2018-03-24 14:30:00	283
0218-0002	2018-03-24 14:45:00	305
0218-0002	2018-03-24 15:00:00	0
0218-0002	2018-03-24 15:15:00	758
0218-0002	2018-03-24 15:30:00	156
0218-0002	2018-03-24 15:45:00	208
0218-0002	2018-03-24 16:00:00	164
0218-0002	2018-03-24 16:15:00	103
0218-0002	2018-03-24 16:30:00	184
0218-0002	2018-03-24 16:45:00	87
0218-0002	2018-03-24 17:00:00	225
0218-0002	2018-03-24 17:15:00	525
0218-0002	2018-03-24 17:30:00	812
0218-0002	2018-03-24 17:45:00	12
0218-0002	2018-03-24 18:00:00	185
0218-0002	2018-03-24 18:15:00	293
0218-0002	2018-03-24 18:30:00	100
0218-0002	2018-03-24 18:45:00	76
0218-0002	2018-03-24 19:00:00	0
0218-0002	2018-03-24 19:15:00	9
0218-0002	2018-03-24 19:30:00	172
0218-0002	2018-03-24 19:45:00	31
0218-0002	2018-03-24 20:00:00	0
0218-0002	2018-03-24 20:15:00	182
0218-0002	2018-03-24 20:30:00	148
0218-0002	2018-03-24 20:45:00	51
0218-0002	2018-03-24 21:00:00	0
0218-0002	2018-03-24 21:15:00	0
0218-0002	2018-03-24 21:30:00	0
0218-0002	2018-03-24 21:45:00	0
0218-0002	2018-03-24 22:00:00	0
0218-0002	2018-03-24 22:15:00	0
0218-0002	2018-03-24 22:30:00	0
0218-0002	2018-03-24 22:45:00	0
0218-0002	2018-03-24 23:00:00	0
0218-0002	2018-03-24 23:15:00	93
0218-0002	2018-03-24 23:30:00	5
0218-0002	2018-03-24 23:45:00	0
0218-0002	2018-03-25 00:00:00	0
0218-0002	2018-03-25 00:15:00	0
0218-0002	2018-03-25 00:30:00	0
0218-0002	2018-03-25 00:45:00	0
0218-0002	2018-03-25 01:00:00	0
0218-0002	2018-03-25 01:15:00	0
0218-0002	2018-03-25 01:30:00	0
0218-0002	2018-03-25 01:45:00	0
0218-0002	2018-03-25 02:00:00	0
0218-0002	2018-03-25 02:15:00	0
0218-0002	2018-03-25 02:30:00	29
0218-0002	2018-03-25 02:45:00	0
0218-0002	2018-03-25 03:00:00	0
0218-0002	2018-03-25 03:15:00	0
0218-0002	2018-03-25 03:30:00	0
0218-0002	2018-03-25 03:45:00	0
0218-0002	2018-03-25 04:00:00	0
0218-0002	2018-03-25 04:15:00	0
0218-0002	2018-03-25 04:30:00	0
0218-0002	2018-03-25 04:45:00	0
0218-0002	2018-03-25 05:00:00	0
0218-0002	2018-03-25 05:15:00	0
0218-0002	2018-03-25 05:30:00	0
0218-0002	2018-03-25 05:45:00	8
0218-0002	2018-03-25 06:00:00	0
0218-0002	2018-03-25 06:15:00	0
0218-0002	2018-03-25 06:30:00	0
0218-0002	2018-03-25 06:45:00	0
0218-0002	2018-03-25 07:00:00	0
0218-0002	2018-03-25 07:15:00	0
0218-0002	2018-03-25 07:30:00	4
0218-0002	2018-03-25 07:45:00	0
0218-0002	2018-03-25 08:00:00	46
0218-0002	2018-03-25 08:15:00	0
0218-0002	2018-03-25 08:30:00	0
0218-0002	2018-03-25 08:45:00	0
0218-0002	2018-03-25 09:00:00	0
0218-0002	2018-03-25 09:15:00	0
0218-0002	2018-03-25 09:30:00	0
0218-0002	2018-03-25 09:45:00	0
0218-0002	2018-03-25 10:00:00	0
0218-0002	2018-03-25 10:15:00	0
0218-0002	2018-03-25 10:30:00	0
0218-0002	2018-03-25 10:45:00	0
0218-0002	2018-03-25 11:00:00	0
0218-0002	2018-03-25 11:15:00	0
0218-0002	2018-03-25 11:30:00	0
0218-0002	2018-03-25 11:45:00	0
0218-0002	2018-03-25 12:00:00	0
0218-0002	2018-03-25 12:15:00	0
0218-0002	2018-03-25 12:30:00	0
0218-0002	2018-03-25 12:45:00	0
0218-0002	2018-03-25 13:00:00	0
0218-0002	2018-03-25 13:15:00	0
0218-0002	2018-03-25 13:30:00	0
0218-0002	2018-03-25 13:45:00	0
0218-0002	2018-03-25 14:00:00	0
0218-0002	2018-03-25 14:15:00	0
0218-0002	2018-03-25 14:30:00	0
0218-0002	2018-03-25 14:45:00	0
0218-0002	2018-03-25 15:00:00	0
0218-0002	2018-03-25 15:15:00	0
0218-0002	2018-03-25 15:30:00	0
0218-0002	2018-03-25 15:45:00	0
0218-0002	2018-03-25 16:00:00	0
0218-0002	2018-03-25 16:15:00	17
0218-0002	2018-03-25 16:30:00	60
0218-0002	2018-03-25 16:45:00	26
0218-0002	2018-03-25 17:00:00	72
0218-0002	2018-03-25 17:15:00	191
0218-0002	2018-03-25 17:30:00	170
0218-0002	2018-03-25 17:45:00	116
0218-0002	2018-03-25 18:00:00	15
0218-0002	2018-03-25 18:15:00	0
0218-0002	2018-03-25 18:30:00	26
0218-0002	2018-03-25 18:45:00	15
0218-0002	2018-03-25 19:00:00	0
0218-0002	2018-03-25 19:15:00	16
0218-0002	2018-03-25 19:30:00	0
0218-0002	2018-03-25 19:45:00	27
0218-0002	2018-03-25 20:00:00	11
0218-0002	2018-03-25 20:15:00	0
0218-0002	2018-03-25 20:30:00	0
0218-0002	2018-03-25 20:45:00	0
0218-0002	2018-03-25 21:00:00	236
0218-0002	2018-03-25 21:15:00	138
0218-0002	2018-03-25 21:30:00	48
0218-0002	2018-03-25 21:45:00	13
0218-0002	2018-03-25 22:00:00	0
0218-0002	2018-03-25 22:15:00	0
0218-0002	2018-03-25 22:30:00	34
0218-0002	2018-03-25 22:45:00	14
0218-0002	2018-03-25 23:00:00	0
0218-0002	2018-03-25 23:15:00	32
0218-0002	2018-03-25 23:30:00	0
0218-0002	2018-03-25 23:45:00	0
0218-0002	2018-03-26 00:00:00	0
0218-0002	2018-03-26 00:15:00	0
0218-0002	2018-03-26 00:30:00	0
0218-0002	2018-03-26 00:45:00	0
0218-0002	2018-03-26 01:00:00	0
0218-0002	2018-03-26 01:15:00	0
0218-0002	2018-03-26 01:30:00	0
0218-0002	2018-03-26 01:45:00	0
0218-0002	2018-03-26 02:00:00	0
0218-0002	2018-03-26 02:15:00	0
0218-0002	2018-03-26 02:30:00	0
0218-0002	2018-03-26 02:45:00	0
0218-0002	2018-03-26 03:00:00	0
0218-0002	2018-03-26 03:15:00	0
0218-0002	2018-03-26 03:30:00	0
0218-0002	2018-03-26 03:45:00	0
0218-0002	2018-03-26 04:00:00	0
0218-0002	2018-03-26 04:15:00	0
0218-0002	2018-03-26 04:30:00	0
0218-0002	2018-03-26 04:45:00	0
0218-0002	2018-03-26 05:00:00	0
0218-0002	2018-03-26 05:15:00	0
0218-0002	2018-03-26 05:30:00	0
0218-0002	2018-03-26 05:45:00	0
0218-0002	2018-03-26 06:00:00	0
0218-0002	2018-03-26 06:15:00	0
0218-0002	2018-03-26 06:30:00	0
0218-0002	2018-03-26 06:45:00	0
0218-0002	2018-03-26 07:00:00	0
0218-0002	2018-03-26 07:15:00	0
0218-0002	2018-03-26 07:30:00	60
0218-0002	2018-03-26 07:45:00	266
0218-0002	2018-03-26 08:00:00	198
0218-0002	2018-03-26 08:15:00	14
0218-0002	2018-03-26 08:30:00	44
0218-0002	2018-03-26 08:45:00	136
0218-0002	2018-03-26 09:00:00	330
0218-0002	2018-03-26 09:15:00	268
0218-0002	2018-03-26 09:30:00	458
0218-0002	2018-03-26 09:45:00	92
0218-0002	2018-03-26 10:00:00	47
0218-0002	2018-03-26 10:15:00	428
0218-0002	2018-03-26 10:30:00	78
0218-0002	2018-03-26 10:45:00	0
0218-0002	2018-03-26 11:00:00	0
0218-0002	2018-03-26 11:15:00	0
0218-0002	2018-03-26 11:30:00	0
0218-0002	2018-03-26 11:45:00	0
0218-0002	2018-03-26 12:00:00	0
0218-0002	2018-03-26 12:15:00	5
0218-0002	2018-03-26 12:30:00	0
0218-0002	2018-03-26 12:45:00	439
0218-0002	2018-03-26 13:00:00	125
0218-0002	2018-03-26 13:15:00	561
0218-0002	2018-03-26 13:30:00	127
0218-0002	2018-03-26 13:45:00	0
0218-0002	2018-03-26 14:00:00	0
0218-0002	2018-03-26 14:15:00	111
0218-0002	2018-03-26 14:30:00	15
0218-0002	2018-03-26 14:45:00	141
0218-0002	2018-03-26 15:00:00	1127
0218-0002	2018-03-26 15:15:00	787
0218-0002	2018-03-26 15:30:00	0
0218-0002	2018-03-26 15:45:00	0
0218-0002	2018-03-26 16:00:00	0
0218-0002	2018-03-26 16:15:00	233
0218-0002	2018-03-26 16:30:00	497
0218-0002	2018-03-26 16:45:00	8
0218-0002	2018-03-26 17:00:00	8
0218-0002	2018-03-26 17:15:00	980
0218-0002	2018-03-26 17:30:00	1063
0218-0002	2018-03-26 17:45:00	24
0218-0002	2018-03-26 18:00:00	31
0218-0002	2018-03-26 18:15:00	0
0218-0002	2018-03-26 18:30:00	5
0218-0002	2018-03-26 18:45:00	115
0218-0002	2018-03-26 19:00:00	0
0218-0002	2018-03-26 19:15:00	0
0218-0002	2018-03-26 19:30:00	0
0218-0002	2018-03-26 19:45:00	0
0218-0002	2018-03-26 20:00:00	0
0218-0002	2018-03-26 20:15:00	0
0218-0002	2018-03-26 20:30:00	0
0218-0002	2018-03-26 20:45:00	6
0218-0002	2018-03-26 21:00:00	15
0218-0002	2018-03-26 21:15:00	93
0218-0002	2018-03-26 21:30:00	4
0218-0002	2018-03-26 21:45:00	27
0218-0002	2018-03-26 22:00:00	41
0218-0002	2018-03-26 22:15:00	0
0218-0002	2018-03-26 22:30:00	0
0218-0002	2018-03-26 22:45:00	0
0218-0002	2018-03-26 23:00:00	4
0218-0002	2018-03-26 23:15:00	0
0218-0002	2018-03-26 23:30:00	0
0218-0002	2018-03-26 23:45:00	0
0218-0002	2018-03-27 00:00:00	0
0218-0002	2018-03-27 00:15:00	0
0218-0002	2018-03-27 00:30:00	0
0218-0002	2018-03-27 00:45:00	0
0218-0002	2018-03-27 01:00:00	0
0218-0002	2018-03-27 01:15:00	0
0218-0002	2018-03-27 01:30:00	0
0218-0002	2018-03-27 01:45:00	18
0218-0002	2018-03-27 02:00:00	0
0218-0002	2018-03-27 02:15:00	0
0218-0002	2018-03-27 02:30:00	0
0218-0002	2018-03-27 02:45:00	0
0218-0002	2018-03-27 03:00:00	0
0218-0002	2018-03-27 03:15:00	0
0218-0002	2018-03-27 03:30:00	0
0218-0002	2018-03-27 03:45:00	0
0218-0002	2018-03-27 04:00:00	0
0218-0002	2018-03-27 04:15:00	0
0218-0002	2018-03-27 04:30:00	0
0218-0002	2018-03-27 04:45:00	0
0218-0002	2018-03-27 05:00:00	0
0218-0002	2018-03-27 05:15:00	0
0218-0002	2018-03-27 05:30:00	0
0218-0002	2018-03-27 05:45:00	0
0218-0002	2018-03-27 06:00:00	0
0218-0002	2018-03-27 06:15:00	11
0218-0002	2018-03-27 06:30:00	0
0218-0002	2018-03-27 06:45:00	0
0218-0002	2018-03-27 07:00:00	51
0218-0002	2018-03-27 07:15:00	0
0218-0002	2018-03-27 07:30:00	91
0218-0002	2018-03-27 07:45:00	138
0218-0002	2018-03-27 08:00:00	0
0218-0002	2018-03-27 08:15:00	491
0218-0002	2018-03-27 08:30:00	317
0218-0002	2018-03-27 08:45:00	0
0218-0002	2018-03-27 09:00:00	33
0218-0002	2018-03-27 09:15:00	32
0218-0002	2018-03-27 09:30:00	50
0218-0002	2018-03-27 09:45:00	59
0218-0002	2018-03-27 10:00:00	34
0218-0002	2018-03-27 10:15:00	0
0218-0002	2018-03-27 10:30:00	45
0218-0002	2018-03-27 10:45:00	0
0218-0002	2018-03-27 11:00:00	51
0218-0002	2018-03-27 11:15:00	8
0218-0002	2018-03-27 11:30:00	8
0218-0002	2018-03-27 11:45:00	56
0218-0002	2018-03-27 12:00:00	809
0218-0002	2018-03-27 12:15:00	21
0218-0002	2018-03-27 12:30:00	438
0218-0002	2018-03-27 12:45:00	606
0218-0002	2018-03-27 13:00:00	0
0218-0002	2018-03-27 13:15:00	7
0218-0002	2018-03-27 13:30:00	0
0218-0002	2018-03-27 13:45:00	0
0218-0002	2018-03-27 14:00:00	66
0218-0002	2018-03-27 14:15:00	252
0218-0002	2018-03-27 14:30:00	0
0218-0002	2018-03-27 14:45:00	0
0218-0002	2018-03-27 15:00:00	0
0218-0002	2018-03-27 15:15:00	8
0218-0002	2018-03-27 15:30:00	0
0218-0002	2018-03-27 15:45:00	10
0218-0002	2018-03-27 16:00:00	32
0218-0002	2018-03-27 16:15:00	14
0218-0002	2018-03-27 16:30:00	0
0218-0002	2018-03-27 16:45:00	73
0218-0002	2018-03-27 17:00:00	20
0218-0002	2018-03-27 17:15:00	0
0218-0002	2018-03-27 17:30:00	7
0218-0002	2018-03-27 17:45:00	0
0218-0002	2018-03-27 18:00:00	716
0218-0002	2018-03-27 18:15:00	533
0218-0002	2018-03-27 18:30:00	47
0218-0002	2018-03-27 18:45:00	0
0218-0002	2018-03-27 19:00:00	42
0218-0002	2018-03-27 19:15:00	197
0218-0002	2018-03-27 19:30:00	266
0218-0002	2018-03-27 19:45:00	80
0218-0002	2018-03-27 20:00:00	749
0218-0002	2018-03-27 20:15:00	10
0218-0002	2018-03-27 20:30:00	0
0218-0002	2018-03-27 20:45:00	0
0218-0002	2018-03-27 21:00:00	0
0218-0002	2018-03-27 21:15:00	0
0218-0002	2018-03-27 21:30:00	0
0218-0002	2018-03-27 21:45:00	7
0218-0002	2018-03-27 22:00:00	0
0218-0002	2018-03-27 22:15:00	0
0218-0002	2018-03-27 22:30:00	0
0218-0002	2018-03-27 22:45:00	0
0218-0002	2018-03-27 23:00:00	9
0218-0002	2018-03-27 23:15:00	0
0218-0002	2018-03-27 23:30:00	0
0218-0002	2018-03-27 23:45:00	0
0218-0002	2018-03-28 00:00:00	0
0218-0002	2018-03-28 00:15:00	0
0218-0002	2018-03-28 00:30:00	0
0218-0002	2018-03-28 00:45:00	0
0218-0002	2018-03-28 01:00:00	0
0218-0002	2018-03-28 01:15:00	0
0218-0002	2018-03-28 01:30:00	0
0218-0002	2018-03-28 01:45:00	0
0218-0002	2018-03-28 02:00:00	0
0218-0002	2018-03-28 02:15:00	0
0218-0002	2018-03-28 02:30:00	0
0218-0002	2018-03-28 02:45:00	0
0218-0002	2018-03-28 03:00:00	0
0218-0002	2018-03-28 03:15:00	0
0218-0002	2018-03-28 03:30:00	0
0218-0002	2018-03-28 03:45:00	0
0218-0002	2018-03-28 04:00:00	0
0218-0002	2018-03-28 04:15:00	0
0218-0002	2018-03-28 04:30:00	0
0218-0002	2018-03-28 04:45:00	0
0218-0002	2018-03-28 05:00:00	0
0218-0002	2018-03-28 05:15:00	0
0218-0002	2018-03-28 05:30:00	0
0218-0002	2018-03-28 05:45:00	0
0218-0002	2018-03-28 06:00:00	0
0218-0002	2018-03-28 06:15:00	0
0218-0002	2018-03-28 06:30:00	0
0218-0002	2018-03-28 06:45:00	0
0218-0002	2018-03-28 07:00:00	0
0218-0002	2018-03-28 07:15:00	0
0218-0002	2018-03-28 07:30:00	17
0218-0002	2018-03-28 07:45:00	143
0218-0002	2018-03-28 08:00:00	268
0218-0002	2018-03-28 08:15:00	0
0218-0002	2018-03-28 08:30:00	237
0218-0002	2018-03-28 08:45:00	795
0218-0002	2018-03-28 09:00:00	0
0218-0002	2018-03-28 09:15:00	0
0218-0002	2018-03-28 09:30:00	0
0218-0002	2018-03-28 09:45:00	0
0218-0002	2018-03-28 10:00:00	0
0218-0002	2018-03-28 10:15:00	0
0218-0002	2018-03-28 10:30:00	410
0218-0002	2018-03-28 10:45:00	697
0218-0002	2018-03-28 11:00:00	52
0218-0002	2018-03-28 11:15:00	0
0218-0002	2018-03-28 11:30:00	0
0218-0002	2018-03-28 11:45:00	0
0218-0002	2018-03-28 12:00:00	0
0218-0002	2018-03-28 12:15:00	0
0218-0002	2018-03-28 12:30:00	0
0218-0002	2018-03-28 12:45:00	0
0218-0002	2018-03-28 13:00:00	0
0218-0002	2018-03-28 13:15:00	0
0218-0002	2018-03-28 13:30:00	0
0218-0002	2018-03-28 13:45:00	0
0218-0002	2018-03-28 14:00:00	0
0218-0002	2018-03-28 14:15:00	0
0218-0002	2018-03-28 14:30:00	0
0218-0002	2018-03-28 14:45:00	0
0218-0002	2018-03-28 15:00:00	0
0218-0002	2018-03-28 15:15:00	0
0218-0002	2018-03-28 15:30:00	0
0218-0002	2018-03-28 15:45:00	0
0218-0002	2018-03-28 16:00:00	0
0218-0002	2018-03-28 16:15:00	0
0218-0002	2018-03-28 16:30:00	0
0218-0002	2018-03-28 16:45:00	0
0218-0002	2018-03-28 17:00:00	0
0218-0002	2018-03-28 17:15:00	0
0218-0002	2018-03-28 17:30:00	0
0218-0002	2018-03-28 17:45:00	0
0218-0002	2018-03-28 18:00:00	0
0218-0002	2018-03-28 18:15:00	0
0218-0002	2018-03-28 18:30:00	0
0218-0002	2018-03-28 18:45:00	0
0218-0002	2018-03-28 19:00:00	0
0218-0002	2018-03-28 19:15:00	0
0218-0002	2018-03-28 19:30:00	0
0218-0002	2018-03-28 19:45:00	0
0218-0002	2018-03-28 20:00:00	0
0218-0002	2018-03-28 20:15:00	0
0218-0002	2018-03-28 20:30:00	0
0218-0002	2018-03-28 20:45:00	0
0218-0002	2018-03-28 21:00:00	0
0218-0002	2018-03-28 21:15:00	0
0218-0002	2018-03-28 21:30:00	0
0218-0002	2018-03-28 21:45:00	0
0218-0002	2018-03-28 22:00:00	0
0218-0002	2018-03-28 22:15:00	0
0218-0002	2018-03-28 22:30:00	0
0218-0002	2018-03-28 22:45:00	0
0218-0002	2018-03-28 23:00:00	0
0218-0002	2018-03-28 23:15:00	0
0218-0002	2018-03-28 23:30:00	0
0218-0002	2018-03-28 23:45:00	0
