## Supplementary Data 2 for "Digital phenotyping by consumer wearables identifies sleep-associated markers of cardiovascular disease risk and biological aging": ActivityTable_0218-0009-NHC.tsv

0218-0009	2018-03-06 00:00:00	0
0218-0009	2018-03-06 00:15:00	0
0218-0009	2018-03-06 00:30:00	0
0218-0009	2018-03-06 00:45:00	0
0218-0009	2018-03-06 01:00:00	0
0218-0009	2018-03-06 01:15:00	0
0218-0009	2018-03-06 01:30:00	0
0218-0009	2018-03-06 01:45:00	0
0218-0009	2018-03-06 02:00:00	0
0218-0009	2018-03-06 02:15:00	0
0218-0009	2018-03-06 02:30:00	0
0218-0009	2018-03-06 02:45:00	0
0218-0009	2018-03-06 03:00:00	0
0218-0009	2018-03-06 03:15:00	0
0218-0009	2018-03-06 03:30:00	0
0218-0009	2018-03-06 03:45:00	0
0218-0009	2018-03-06 04:00:00	0
0218-0009	2018-03-06 04:15:00	0
0218-0009	2018-03-06 04:30:00	0
0218-0009	2018-03-06 04:45:00	0
0218-0009	2018-03-06 05:00:00	0
0218-0009	2018-03-06 05:15:00	0
0218-0009	2018-03-06 05:30:00	0
0218-0009	2018-03-06 05:45:00	0
0218-0009	2018-03-06 06:00:00	0
0218-0009	2018-03-06 06:15:00	0
0218-0009	2018-03-06 06:30:00	0
0218-0009	2018-03-06 06:45:00	0
0218-0009	2018-03-06 07:00:00	0
0218-0009	2018-03-06 07:15:00	0
0218-0009	2018-03-06 07:30:00	0
0218-0009	2018-03-06 07:45:00	0
0218-0009	2018-03-06 08:00:00	0
0218-0009	2018-03-06 08:15:00	0
0218-0009	2018-03-06 08:30:00	0
0218-0009	2018-03-06 08:45:00	0
0218-0009	2018-03-06 09:00:00	0
0218-0009	2018-03-06 09:15:00	0
0218-0009	2018-03-06 09:30:00	0
0218-0009	2018-03-06 09:45:00	90
0218-0009	2018-03-06 10:00:00	244
0218-0009	2018-03-06 10:15:00	0
0218-0009	2018-03-06 10:30:00	0
0218-0009	2018-03-06 10:45:00	0
0218-0009	2018-03-06 11:00:00	0
0218-0009	2018-03-06 11:15:00	0
0218-0009	2018-03-06 11:30:00	0
0218-0009	2018-03-06 11:45:00	0
0218-0009	2018-03-06 12:00:00	0
0218-0009	2018-03-06 12:15:00	0
0218-0009	2018-03-06 12:30:00	0
0218-0009	2018-03-06 12:45:00	0
0218-0009	2018-03-06 13:00:00	0
0218-0009	2018-03-06 13:15:00	0
0218-0009	2018-03-06 13:30:00	0
0218-0009	2018-03-06 13:45:00	0
0218-0009	2018-03-06 14:00:00	0
0218-0009	2018-03-06 14:15:00	0
0218-0009	2018-03-06 14:30:00	0
0218-0009	2018-03-06 14:45:00	8
0218-0009	2018-03-06 15:00:00	0
0218-0009	2018-03-06 15:15:00	0
0218-0009	2018-03-06 15:30:00	0
0218-0009	2018-03-06 15:45:00	102
0218-0009	2018-03-06 16:00:00	0
0218-0009	2018-03-06 16:15:00	477
0218-0009	2018-03-06 16:30:00	281
0218-0009	2018-03-06 16:45:00	1005
0218-0009	2018-03-06 17:00:00	20
0218-0009	2018-03-06 17:15:00	587
0218-0009	2018-03-06 17:30:00	1174
0218-0009	2018-03-06 17:45:00	0
0218-0009	2018-03-06 18:00:00	305
0218-0009	2018-03-06 18:15:00	0
0218-0009	2018-03-06 18:30:00	0
0218-0009	2018-03-06 18:45:00	12
0218-0009	2018-03-06 19:00:00	102
0218-0009	2018-03-06 19:15:00	68
0218-0009	2018-03-06 19:30:00	0
0218-0009	2018-03-06 19:45:00	584
0218-0009	2018-03-06 20:00:00	34
0218-0009	2018-03-06 20:15:00	21
0218-0009	2018-03-06 20:30:00	0
0218-0009	2018-03-06 20:45:00	18
0218-0009	2018-03-06 21:00:00	5
0218-0009	2018-03-06 21:15:00	0
0218-0009	2018-03-06 21:30:00	0
0218-0009	2018-03-06 21:45:00	0
0218-0009	2018-03-06 22:00:00	105
0218-0009	2018-03-06 22:15:00	0
0218-0009	2018-03-06 22:30:00	0
0218-0009	2018-03-06 22:45:00	53
0218-0009	2018-03-06 23:00:00	0
0218-0009	2018-03-06 23:15:00	0
0218-0009	2018-03-06 23:30:00	0
0218-0009	2018-03-06 23:45:00	0
0218-0009	2018-03-07 00:00:00	0
0218-0009	2018-03-07 00:15:00	0
0218-0009	2018-03-07 00:30:00	0
0218-0009	2018-03-07 00:45:00	0
0218-0009	2018-03-07 01:00:00	0
0218-0009	2018-03-07 01:15:00	0
0218-0009	2018-03-07 01:30:00	0
0218-0009	2018-03-07 01:45:00	0
0218-0009	2018-03-07 02:00:00	0
0218-0009	2018-03-07 02:15:00	0
0218-0009	2018-03-07 02:30:00	0
0218-0009	2018-03-07 02:45:00	0
0218-0009	2018-03-07 03:00:00	0
0218-0009	2018-03-07 03:15:00	0
0218-0009	2018-03-07 03:30:00	0
0218-0009	2018-03-07 03:45:00	0
0218-0009	2018-03-07 04:00:00	0
0218-0009	2018-03-07 04:15:00	0
0218-0009	2018-03-07 04:30:00	0
0218-0009	2018-03-07 04:45:00	0
0218-0009	2018-03-07 05:00:00	0
0218-0009	2018-03-07 05:15:00	335
0218-0009	2018-03-07 05:30:00	122
0218-0009	2018-03-07 05:45:00	43
0218-0009	2018-03-07 06:00:00	0
0218-0009	2018-03-07 06:15:00	695
0218-0009	2018-03-07 06:30:00	0
0218-0009	2018-03-07 06:45:00	0
0218-0009	2018-03-07 07:00:00	394
0218-0009	2018-03-07 07:15:00	0
0218-0009	2018-03-07 07:30:00	11
0218-0009	2018-03-07 07:45:00	416
0218-0009	2018-03-07 08:00:00	0
0218-0009	2018-03-07 08:15:00	1216
0218-0009	2018-03-07 08:30:00	275
0218-0009	2018-03-07 08:45:00	118
0218-0009	2018-03-07 09:00:00	0
0218-0009	2018-03-07 09:15:00	559
0218-0009	2018-03-07 09:30:00	18
0218-0009	2018-03-07 09:45:00	122
0218-0009	2018-03-07 10:00:00	106
0218-0009	2018-03-07 10:15:00	8
0218-0009	2018-03-07 10:30:00	11
0218-0009	2018-03-07 10:45:00	0
0218-0009	2018-03-07 11:00:00	7
0218-0009	2018-03-07 11:15:00	9
0218-0009	2018-03-07 11:30:00	224
0218-0009	2018-03-07 11:45:00	914
0218-0009	2018-03-07 12:00:00	99
0218-0009	2018-03-07 12:15:00	788
0218-0009	2018-03-07 12:30:00	0
0218-0009	2018-03-07 12:45:00	0
0218-0009	2018-03-07 13:00:00	8
0218-0009	2018-03-07 13:15:00	394
0218-0009	2018-03-07 13:30:00	212
0218-0009	2018-03-07 13:45:00	364
0218-0009	2018-03-07 14:00:00	334
0218-0009	2018-03-07 14:15:00	551
0218-0009	2018-03-07 14:30:00	1032
0218-0009	2018-03-07 14:45:00	39
0218-0009	2018-03-07 15:00:00	184
0218-0009	2018-03-07 15:15:00	10
0218-0009	2018-03-07 15:30:00	85
0218-0009	2018-03-07 15:45:00	61
0218-0009	2018-03-07 16:00:00	28
0218-0009	2018-03-07 16:15:00	15
0218-0009	2018-03-07 16:30:00	148
0218-0009	2018-03-07 16:45:00	140
0218-0009	2018-03-07 17:00:00	778
0218-0009	2018-03-07 17:15:00	77
0218-0009	2018-03-07 17:30:00	645
0218-0009	2018-03-07 17:45:00	0
0218-0009	2018-03-07 18:00:00	0
0218-0009	2018-03-07 18:15:00	0
0218-0009	2018-03-07 18:30:00	22
0218-0009	2018-03-07 18:45:00	768
0218-0009	2018-03-07 19:00:00	31
0218-0009	2018-03-07 19:15:00	0
0218-0009	2018-03-07 19:30:00	429
0218-0009	2018-03-07 19:45:00	0
0218-0009	2018-03-07 20:00:00	0
0218-0009	2018-03-07 20:15:00	0
0218-0009	2018-03-07 20:30:00	0
0218-0009	2018-03-07 20:45:00	0
0218-0009	2018-03-07 21:00:00	0
0218-0009	2018-03-07 21:15:00	0
0218-0009	2018-03-07 21:30:00	15
0218-0009	2018-03-07 21:45:00	0
0218-0009	2018-03-07 22:00:00	4
0218-0009	2018-03-07 22:15:00	37
0218-0009	2018-03-07 22:30:00	0
0218-0009	2018-03-07 22:45:00	0
0218-0009	2018-03-07 23:00:00	0
0218-0009	2018-03-07 23:15:00	0
0218-0009	2018-03-07 23:30:00	0
0218-0009	2018-03-07 23:45:00	0
0218-0009	2018-03-08 00:00:00	0
0218-0009	2018-03-08 00:15:00	0
0218-0009	2018-03-08 00:30:00	0
0218-0009	2018-03-08 00:45:00	0
0218-0009	2018-03-08 01:00:00	0
0218-0009	2018-03-08 01:15:00	0
0218-0009	2018-03-08 01:30:00	0
0218-0009	2018-03-08 01:45:00	0
0218-0009	2018-03-08 02:00:00	0
0218-0009	2018-03-08 02:15:00	0
0218-0009	2018-03-08 02:30:00	0
0218-0009	2018-03-08 02:45:00	10
0218-0009	2018-03-08 03:00:00	0
0218-0009	2018-03-08 03:15:00	0
0218-0009	2018-03-08 03:30:00	0
0218-0009	2018-03-08 03:45:00	0
0218-0009	2018-03-08 04:00:00	0
0218-0009	2018-03-08 04:15:00	0
0218-0009	2018-03-08 04:30:00	0
0218-0009	2018-03-08 04:45:00	0
0218-0009	2018-03-08 05:00:00	0
0218-0009	2018-03-08 05:15:00	209
0218-0009	2018-03-08 05:30:00	103
0218-0009	2018-03-08 05:45:00	86
0218-0009	2018-03-08 06:00:00	81
0218-0009	2018-03-08 06:15:00	375
0218-0009	2018-03-08 06:30:00	259
0218-0009	2018-03-08 06:45:00	0
0218-0009	2018-03-08 07:00:00	208
0218-0009	2018-03-08 07:15:00	10
0218-0009	2018-03-08 07:30:00	0
0218-0009	2018-03-08 07:45:00	330
0218-0009	2018-03-08 08:00:00	0
0218-0009	2018-03-08 08:15:00	851
0218-0009	2018-03-08 08:30:00	343
0218-0009	2018-03-08 08:45:00	45
0218-0009	2018-03-08 09:00:00	95
0218-0009	2018-03-08 09:15:00	0
0218-0009	2018-03-08 09:30:00	89
0218-0009	2018-03-08 09:45:00	140
0218-0009	2018-03-08 10:00:00	215
0218-0009	2018-03-08 10:15:00	76
0218-0009	2018-03-08 10:30:00	98
0218-0009	2018-03-08 10:45:00	42
0218-0009	2018-03-08 11:00:00	62
0218-0009	2018-03-08 11:15:00	258
0218-0009	2018-03-08 11:30:00	839
0218-0009	2018-03-08 11:45:00	106
0218-0009	2018-03-08 12:00:00	692
0218-0009	2018-03-08 12:15:00	263
0218-0009	2018-03-08 12:30:00	0
0218-0009	2018-03-08 12:45:00	0
0218-0009	2018-03-08 13:00:00	8
0218-0009	2018-03-08 13:15:00	181
0218-0009	2018-03-08 13:30:00	291
0218-0009	2018-03-08 13:45:00	634
0218-0009	2018-03-08 14:00:00	291
0218-0009	2018-03-08 14:15:00	232
0218-0009	2018-03-08 14:30:00	19
0218-0009	2018-03-08 14:45:00	26
0218-0009	2018-03-08 15:00:00	0
0218-0009	2018-03-08 15:15:00	269
0218-0009	2018-03-08 15:30:00	146
0218-0009	2018-03-08 15:45:00	173
0218-0009	2018-03-08 16:00:00	123
0218-0009	2018-03-08 16:15:00	93
0218-0009	2018-03-08 16:30:00	160
0218-0009	2018-03-08 16:45:00	234
0218-0009	2018-03-08 17:00:00	164
0218-0009	2018-03-08 17:15:00	660
0218-0009	2018-03-08 17:30:00	661
0218-0009	2018-03-08 17:45:00	8
0218-0009	2018-03-08 18:00:00	50
0218-0009	2018-03-08 18:15:00	9
0218-0009	2018-03-08 18:30:00	326
0218-0009	2018-03-08 18:45:00	228
0218-0009	2018-03-08 19:00:00	0
0218-0009	2018-03-08 19:15:00	414
0218-0009	2018-03-08 19:30:00	35
0218-0009	2018-03-08 19:45:00	25
0218-0009	2018-03-08 20:00:00	9
0218-0009	2018-03-08 20:15:00	553
0218-0009	2018-03-08 20:30:00	0
0218-0009	2018-03-08 20:45:00	11
0218-0009	2018-03-08 21:00:00	31
0218-0009	2018-03-08 21:15:00	46
0218-0009	2018-03-08 21:30:00	222
0218-0009	2018-03-08 21:45:00	20
0218-0009	2018-03-08 22:00:00	0
0218-0009	2018-03-08 22:15:00	8
0218-0009	2018-03-08 22:30:00	27
0218-0009	2018-03-08 22:45:00	136
0218-0009	2018-03-08 23:00:00	51
0218-0009	2018-03-08 23:15:00	0
0218-0009	2018-03-08 23:30:00	0
0218-0009	2018-03-08 23:45:00	0
0218-0009	2018-03-09 00:00:00	0
0218-0009	2018-03-09 00:15:00	0
0218-0009	2018-03-09 00:30:00	0
0218-0009	2018-03-09 00:45:00	0
0218-0009	2018-03-09 01:00:00	0
0218-0009	2018-03-09 01:15:00	0
0218-0009	2018-03-09 01:30:00	0
0218-0009	2018-03-09 01:45:00	0
0218-0009	2018-03-09 02:00:00	0
0218-0009	2018-03-09 02:15:00	0
0218-0009	2018-03-09 02:30:00	0
0218-0009	2018-03-09 02:45:00	0
0218-0009	2018-03-09 03:00:00	0
0218-0009	2018-03-09 03:15:00	0
0218-0009	2018-03-09 03:30:00	0
0218-0009	2018-03-09 03:45:00	0
0218-0009	2018-03-09 04:00:00	0
0218-0009	2018-03-09 04:15:00	0
0218-0009	2018-03-09 04:30:00	0
0218-0009	2018-03-09 04:45:00	0
0218-0009	2018-03-09 05:00:00	8
0218-0009	2018-03-09 05:15:00	83
0218-0009	2018-03-09 05:30:00	104
0218-0009	2018-03-09 05:45:00	27
0218-0009	2018-03-09 06:00:00	0
0218-0009	2018-03-09 06:15:00	0
0218-0009	2018-03-09 06:30:00	479
0218-0009	2018-03-09 06:45:00	268
0218-0009	2018-03-09 07:00:00	0
0218-0009	2018-03-09 07:15:00	354
0218-0009	2018-03-09 07:30:00	0
0218-0009	2018-03-09 07:45:00	124
0218-0009	2018-03-09 08:00:00	283
0218-0009	2018-03-09 08:15:00	164
0218-0009	2018-03-09 08:30:00	54
0218-0009	2018-03-09 08:45:00	10
0218-0009	2018-03-09 09:00:00	37
0218-0009	2018-03-09 09:15:00	11
0218-0009	2018-03-09 09:30:00	8
0218-0009	2018-03-09 09:45:00	347
0218-0009	2018-03-09 10:00:00	96
0218-0009	2018-03-09 10:15:00	47
0218-0009	2018-03-09 10:30:00	717
0218-0009	2018-03-09 10:45:00	393
0218-0009	2018-03-09 11:00:00	120
0218-0009	2018-03-09 11:15:00	570
0218-0009	2018-03-09 11:30:00	0
0218-0009	2018-03-09 11:45:00	0
0218-0009	2018-03-09 12:00:00	12
0218-0009	2018-03-09 12:15:00	9
0218-0009	2018-03-09 12:30:00	343
0218-0009	2018-03-09 12:45:00	906
0218-0009	2018-03-09 13:00:00	484
0218-0009	2018-03-09 13:15:00	60
0218-0009	2018-03-09 13:30:00	284
0218-0009	2018-03-09 13:45:00	350
0218-0009	2018-03-09 14:00:00	15
0218-0009	2018-03-09 14:15:00	332
0218-0009	2018-03-09 14:30:00	6
0218-0009	2018-03-09 14:45:00	652
0218-0009	2018-03-09 15:00:00	582
0218-0009	2018-03-09 15:15:00	269
0218-0009	2018-03-09 15:30:00	681
0218-0009	2018-03-09 15:45:00	105
0218-0009	2018-03-09 16:00:00	7
0218-0009	2018-03-09 16:15:00	121
0218-0009	2018-03-09 16:30:00	181
0218-0009	2018-03-09 16:45:00	27
0218-0009	2018-03-09 17:00:00	81
0218-0009	2018-03-09 17:15:00	239
0218-0009	2018-03-09 17:30:00	35
0218-0009	2018-03-09 17:45:00	245
0218-0009	2018-03-09 18:00:00	593
0218-0009	2018-03-09 18:15:00	616
0218-0009	2018-03-09 18:30:00	432
0218-0009	2018-03-09 18:45:00	287
0218-0009	2018-03-09 19:00:00	559
0218-0009	2018-03-09 19:15:00	149
0218-0009	2018-03-09 19:30:00	814
0218-0009	2018-03-09 19:45:00	39
0218-0009	2018-03-09 20:00:00	597
0218-0009	2018-03-09 20:15:00	121
0218-0009	2018-03-09 20:30:00	449
0218-0009	2018-03-09 20:45:00	0
0218-0009	2018-03-09 21:00:00	0
0218-0009	2018-03-09 21:15:00	0
0218-0009	2018-03-09 21:30:00	0
0218-0009	2018-03-09 21:45:00	0
0218-0009	2018-03-09 22:00:00	111
0218-0009	2018-03-09 22:15:00	0
0218-0009	2018-03-09 22:30:00	0
0218-0009	2018-03-09 22:45:00	0
0218-0009	2018-03-09 23:00:00	0
0218-0009	2018-03-09 23:15:00	0
0218-0009	2018-03-09 23:30:00	22
0218-0009	2018-03-09 23:45:00	68
0218-0009	2018-03-10 00:00:00	0
0218-0009	2018-03-10 00:15:00	0
0218-0009	2018-03-10 00:30:00	0
0218-0009	2018-03-10 00:45:00	0
0218-0009	2018-03-10 01:00:00	0
0218-0009	2018-03-10 01:15:00	8
0218-0009	2018-03-10 01:30:00	0
0218-0009	2018-03-10 01:45:00	0
0218-0009	2018-03-10 02:00:00	0
0218-0009	2018-03-10 02:15:00	0
0218-0009	2018-03-10 02:30:00	0
0218-0009	2018-03-10 02:45:00	0
0218-0009	2018-03-10 03:00:00	0
0218-0009	2018-03-10 03:15:00	4
0218-0009	2018-03-10 03:30:00	0
0218-0009	2018-03-10 03:45:00	0
0218-0009	2018-03-10 04:00:00	0
0218-0009	2018-03-10 04:15:00	0
0218-0009	2018-03-10 04:30:00	0
0218-0009	2018-03-10 04:45:00	0
0218-0009	2018-03-10 05:00:00	0
0218-0009	2018-03-10 05:15:00	4
0218-0009	2018-03-10 05:30:00	0
0218-0009	2018-03-10 05:45:00	10
0218-0009	2018-03-10 06:00:00	0
0218-0009	2018-03-10 06:15:00	0
0218-0009	2018-03-10 06:30:00	75
0218-0009	2018-03-10 06:45:00	105
0218-0009	2018-03-10 07:00:00	18
0218-0009	2018-03-10 07:15:00	6
0218-0009	2018-03-10 07:30:00	38
0218-0009	2018-03-10 07:45:00	0
0218-0009	2018-03-10 08:00:00	116
0218-0009	2018-03-10 08:15:00	32
0218-0009	2018-03-10 08:30:00	0
0218-0009	2018-03-10 08:45:00	80
0218-0009	2018-03-10 09:00:00	86
0218-0009	2018-03-10 09:15:00	503
0218-0009	2018-03-10 09:30:00	200
0218-0009	2018-03-10 09:45:00	880
0218-0009	2018-03-10 10:00:00	12
0218-0009	2018-03-10 10:15:00	364
0218-0009	2018-03-10 10:30:00	400
0218-0009	2018-03-10 10:45:00	1471
0218-0009	2018-03-10 11:00:00	478
0218-0009	2018-03-10 11:15:00	94
0218-0009	2018-03-10 11:30:00	12
0218-0009	2018-03-10 11:45:00	0
0218-0009	2018-03-10 12:00:00	449
0218-0009	2018-03-10 12:15:00	885
0218-0009	2018-03-10 12:30:00	346
0218-0009	2018-03-10 12:45:00	566
0218-0009	2018-03-10 13:00:00	165
0218-0009	2018-03-10 13:15:00	8
0218-0009	2018-03-10 13:30:00	318
0218-0009	2018-03-10 13:45:00	68
0218-0009	2018-03-10 14:00:00	568
0218-0009	2018-03-10 14:15:00	50
0218-0009	2018-03-10 14:30:00	4
0218-0009	2018-03-10 14:45:00	0
0218-0009	2018-03-10 15:00:00	0
0218-0009	2018-03-10 15:15:00	0
0218-0009	2018-03-10 15:30:00	0
0218-0009	2018-03-10 15:45:00	0
0218-0009	2018-03-10 16:00:00	0
0218-0009	2018-03-10 16:15:00	95
0218-0009	2018-03-10 16:30:00	0
0218-0009	2018-03-10 16:45:00	0
0218-0009	2018-03-10 17:00:00	57
0218-0009	2018-03-10 17:15:00	19
0218-0009	2018-03-10 17:30:00	14
0218-0009	2018-03-10 17:45:00	0
0218-0009	2018-03-10 18:00:00	7
0218-0009	2018-03-10 18:15:00	0
0218-0009	2018-03-10 18:30:00	239
0218-0009	2018-03-10 18:45:00	357
0218-0009	2018-03-10 19:00:00	237
0218-0009	2018-03-10 19:15:00	98
0218-0009	2018-03-10 19:30:00	517
0218-0009	2018-03-10 19:45:00	29
0218-0009	2018-03-10 20:00:00	424
0218-0009	2018-03-10 20:15:00	246
0218-0009	2018-03-10 20:30:00	241
0218-0009	2018-03-10 20:45:00	401
0218-0009	2018-03-10 21:00:00	12
0218-0009	2018-03-10 21:15:00	791
0218-0009	2018-03-10 21:30:00	371
0218-0009	2018-03-10 21:45:00	330
0218-0009	2018-03-10 22:00:00	214
0218-0009	2018-03-10 22:15:00	62
0218-0009	2018-03-10 22:30:00	402
0218-0009	2018-03-10 22:45:00	489
0218-0009	2018-03-10 23:00:00	623
0218-0009	2018-03-10 23:15:00	763
0218-0009	2018-03-10 23:30:00	913
0218-0009	2018-03-10 23:45:00	248
0218-0009	2018-03-11 00:00:00	16
0218-0009	2018-03-11 00:15:00	420
0218-0009	2018-03-11 00:30:00	261
0218-0009	2018-03-11 00:45:00	0
0218-0009	2018-03-11 01:00:00	7
0218-0009	2018-03-11 01:15:00	0
0218-0009	2018-03-11 01:30:00	0
0218-0009	2018-03-11 01:45:00	0
0218-0009	2018-03-11 02:00:00	0
0218-0009	2018-03-11 02:15:00	0
0218-0009	2018-03-11 02:30:00	0
0218-0009	2018-03-11 02:45:00	0
0218-0009	2018-03-11 03:00:00	0
0218-0009	2018-03-11 03:15:00	0
0218-0009	2018-03-11 03:30:00	0
0218-0009	2018-03-11 03:45:00	0
0218-0009	2018-03-11 04:00:00	0
0218-0009	2018-03-11 04:15:00	279
0218-0009	2018-03-11 04:30:00	114
0218-0009	2018-03-11 04:45:00	536
0218-0009	2018-03-11 05:00:00	21
0218-0009	2018-03-11 05:15:00	467
0218-0009	2018-03-11 05:30:00	1322
0218-0009	2018-03-11 05:45:00	1251
0218-0009	2018-03-11 06:00:00	1360
0218-0009	2018-03-11 06:15:00	1348
0218-0009	2018-03-11 06:30:00	1461
0218-0009	2018-03-11 06:45:00	1324
0218-0009	2018-03-11 07:00:00	17
0218-0009	2018-03-11 07:15:00	60
0218-0009	2018-03-11 07:30:00	1027
0218-0009	2018-03-11 07:45:00	131
0218-0009	2018-03-11 08:00:00	0
0218-0009	2018-03-11 08:15:00	0
0218-0009	2018-03-11 08:30:00	0
0218-0009	2018-03-11 08:45:00	0
0218-0009	2018-03-11 09:00:00	0
0218-0009	2018-03-11 09:15:00	0
0218-0009	2018-03-11 09:30:00	0
0218-0009	2018-03-11 09:45:00	0
0218-0009	2018-03-11 10:00:00	0
0218-0009	2018-03-11 10:15:00	0
0218-0009	2018-03-11 10:30:00	0
0218-0009	2018-03-11 10:45:00	0
0218-0009	2018-03-11 11:00:00	0
0218-0009	2018-03-11 11:15:00	0
0218-0009	2018-03-11 11:30:00	0
0218-0009	2018-03-11 11:45:00	0
0218-0009	2018-03-11 12:00:00	0
0218-0009	2018-03-11 12:15:00	0
0218-0009	2018-03-11 12:30:00	0
0218-0009	2018-03-11 12:45:00	0
0218-0009	2018-03-11 13:00:00	0
0218-0009	2018-03-11 13:15:00	0
0218-0009	2018-03-11 13:30:00	0
0218-0009	2018-03-11 13:45:00	0
0218-0009	2018-03-11 14:00:00	0
0218-0009	2018-03-11 14:15:00	0
0218-0009	2018-03-11 14:30:00	0
0218-0009	2018-03-11 14:45:00	0
0218-0009	2018-03-11 15:00:00	79
0218-0009	2018-03-11 15:15:00	0
0218-0009	2018-03-11 15:30:00	0
0218-0009	2018-03-11 15:45:00	46
0218-0009	2018-03-11 16:00:00	6
0218-0009	2018-03-11 16:15:00	74
0218-0009	2018-03-11 16:30:00	13
0218-0009	2018-03-11 16:45:00	63
0218-0009	2018-03-11 17:00:00	88
0218-0009	2018-03-11 17:15:00	0
0218-0009	2018-03-11 17:30:00	0
0218-0009	2018-03-11 17:45:00	0
0218-0009	2018-03-11 18:00:00	7
0218-0009	2018-03-11 18:15:00	30
0218-0009	2018-03-11 18:30:00	9
0218-0009	2018-03-11 18:45:00	42
0218-0009	2018-03-11 19:00:00	62
0218-0009	2018-03-11 19:15:00	25
0218-0009	2018-03-11 19:30:00	0
0218-0009	2018-03-11 19:45:00	36
0218-0009	2018-03-11 20:00:00	0
0218-0009	2018-03-11 20:15:00	104
0218-0009	2018-03-11 20:30:00	0
0218-0009	2018-03-11 20:45:00	9
0218-0009	2018-03-11 21:00:00	9
0218-0009	2018-03-11 21:15:00	0
0218-0009	2018-03-11 21:30:00	0
0218-0009	2018-03-11 21:45:00	10
0218-0009	2018-03-11 22:00:00	0
0218-0009	2018-03-11 22:15:00	0
0218-0009	2018-03-11 22:30:00	0
0218-0009	2018-03-11 22:45:00	0
0218-0009	2018-03-11 23:00:00	0
0218-0009	2018-03-11 23:15:00	0
0218-0009	2018-03-11 23:30:00	0
0218-0009	2018-03-11 23:45:00	0
0218-0009	2018-03-12 00:00:00	0
0218-0009	2018-03-12 00:15:00	10
0218-0009	2018-03-12 00:30:00	0
0218-0009	2018-03-12 00:45:00	0
0218-0009	2018-03-12 01:00:00	0
0218-0009	2018-03-12 01:15:00	0
0218-0009	2018-03-12 01:30:00	0
0218-0009	2018-03-12 01:45:00	0
0218-0009	2018-03-12 02:00:00	0
0218-0009	2018-03-12 02:15:00	0
0218-0009	2018-03-12 02:30:00	0
0218-0009	2018-03-12 02:45:00	0
0218-0009	2018-03-12 03:00:00	0
0218-0009	2018-03-12 03:15:00	0
0218-0009	2018-03-12 03:30:00	0
0218-0009	2018-03-12 03:45:00	0
0218-0009	2018-03-12 04:00:00	0
0218-0009	2018-03-12 04:15:00	11
0218-0009	2018-03-12 04:30:00	0
0218-0009	2018-03-12 04:45:00	0
0218-0009	2018-03-12 05:00:00	0
0218-0009	2018-03-12 05:15:00	277
0218-0009	2018-03-12 05:30:00	65
0218-0009	2018-03-12 05:45:00	28
0218-0009	2018-03-12 06:00:00	62
0218-0009	2018-03-12 06:15:00	328
0218-0009	2018-03-12 06:30:00	452
0218-0009	2018-03-12 06:45:00	18
0218-0009	2018-03-12 07:00:00	251
0218-0009	2018-03-12 07:15:00	65
0218-0009	2018-03-12 07:30:00	0
0218-0009	2018-03-12 07:45:00	533
0218-0009	2018-03-12 08:00:00	11
0218-0009	2018-03-12 08:15:00	541
0218-0009	2018-03-12 08:30:00	143
0218-0009	2018-03-12 08:45:00	161
0218-0009	2018-03-12 09:00:00	12
0218-0009	2018-03-12 09:15:00	419
0218-0009	2018-03-12 09:30:00	162
0218-0009	2018-03-12 09:45:00	390
0218-0009	2018-03-12 10:00:00	491
0218-0009	2018-03-12 10:15:00	911
0218-0009	2018-03-12 10:30:00	406
0218-0009	2018-03-12 10:45:00	112
0218-0009	2018-03-12 11:00:00	157
0218-0009	2018-03-12 11:15:00	439
0218-0009	2018-03-12 11:30:00	747
0218-0009	2018-03-12 11:45:00	166
0218-0009	2018-03-12 12:00:00	36
0218-0009	2018-03-12 12:15:00	10
0218-0009	2018-03-12 12:30:00	52
0218-0009	2018-03-12 12:45:00	560
0218-0009	2018-03-12 13:00:00	231
0218-0009	2018-03-12 13:15:00	319
0218-0009	2018-03-12 13:30:00	361
0218-0009	2018-03-12 13:45:00	280
0218-0009	2018-03-12 14:00:00	982
0218-0009	2018-03-12 14:15:00	113
0218-0009	2018-03-12 14:30:00	162
0218-0009	2018-03-12 14:45:00	126
0218-0009	2018-03-12 15:00:00	93
0218-0009	2018-03-12 15:15:00	69
0218-0009	2018-03-12 15:30:00	43
0218-0009	2018-03-12 15:45:00	26
0218-0009	2018-03-12 16:00:00	168
0218-0009	2018-03-12 16:15:00	0
0218-0009	2018-03-12 16:30:00	114
0218-0009	2018-03-12 16:45:00	631
0218-0009	2018-03-12 17:00:00	994
0218-0009	2018-03-12 17:15:00	98
0218-0009	2018-03-12 17:30:00	474
0218-0009	2018-03-12 17:45:00	0
0218-0009	2018-03-12 18:00:00	182
0218-0009	2018-03-12 18:15:00	1010
0218-0009	2018-03-12 18:30:00	0
0218-0009	2018-03-12 18:45:00	0
0218-0009	2018-03-12 19:00:00	0
0218-0009	2018-03-12 19:15:00	0
0218-0009	2018-03-12 19:30:00	0
0218-0009	2018-03-12 19:45:00	0
0218-0009	2018-03-12 20:00:00	0
0218-0009	2018-03-12 20:15:00	0
0218-0009	2018-03-12 20:30:00	0
0218-0009	2018-03-12 20:45:00	0
0218-0009	2018-03-12 21:00:00	0
0218-0009	2018-03-12 21:15:00	0
0218-0009	2018-03-12 21:30:00	0
0218-0009	2018-03-12 21:45:00	0
0218-0009	2018-03-12 22:00:00	0
0218-0009	2018-03-12 22:15:00	0
0218-0009	2018-03-12 22:30:00	0
0218-0009	2018-03-12 22:45:00	0
0218-0009	2018-03-12 23:00:00	0
0218-0009	2018-03-12 23:15:00	0
0218-0009	2018-03-12 23:30:00	0
0218-0009	2018-03-12 23:45:00	0
