## Supplementary Data 2 for "Digital phenotyping by consumer wearables identifies sleep-associated markers of cardiovascular disease risk and biological aging": ActivityTable_0218-0010-NHC.tsv

0218-0010	2018-03-14 00:00:00	0
0218-0010	2018-03-14 00:15:00	0
0218-0010	2018-03-14 00:30:00	0
0218-0010	2018-03-14 00:45:00	0
0218-0010	2018-03-14 01:00:00	0
0218-0010	2018-03-14 01:15:00	0
0218-0010	2018-03-14 01:30:00	0
0218-0010	2018-03-14 01:45:00	0
0218-0010	2018-03-14 02:00:00	0
0218-0010	2018-03-14 02:15:00	0
0218-0010	2018-03-14 02:30:00	0
0218-0010	2018-03-14 02:45:00	0
0218-0010	2018-03-14 03:00:00	0
0218-0010	2018-03-14 03:15:00	0
0218-0010	2018-03-14 03:30:00	0
0218-0010	2018-03-14 03:45:00	0
0218-0010	2018-03-14 04:00:00	0
0218-0010	2018-03-14 04:15:00	0
0218-0010	2018-03-14 04:30:00	0
0218-0010	2018-03-14 04:45:00	0
0218-0010	2018-03-14 05:00:00	0
0218-0010	2018-03-14 05:15:00	0
0218-0010	2018-03-14 05:30:00	0
0218-0010	2018-03-14 05:45:00	0
0218-0010	2018-03-14 06:00:00	0
0218-0010	2018-03-14 06:15:00	0
0218-0010	2018-03-14 06:30:00	0
0218-0010	2018-03-14 06:45:00	0
0218-0010	2018-03-14 07:00:00	0
0218-0010	2018-03-14 07:15:00	0
0218-0010	2018-03-14 07:30:00	0
0218-0010	2018-03-14 07:45:00	0
0218-0010	2018-03-14 08:00:00	0
0218-0010	2018-03-14 08:15:00	0
0218-0010	2018-03-14 08:30:00	0
0218-0010	2018-03-14 08:45:00	0
0218-0010	2018-03-14 09:00:00	0
0218-0010	2018-03-14 09:15:00	0
0218-0010	2018-03-14 09:30:00	0
0218-0010	2018-03-14 09:45:00	146
0218-0010	2018-03-14 10:00:00	0
0218-0010	2018-03-14 10:15:00	0
0218-0010	2018-03-14 10:30:00	0
0218-0010	2018-03-14 10:45:00	0
0218-0010	2018-03-14 11:00:00	0
0218-0010	2018-03-14 11:15:00	0
0218-0010	2018-03-14 11:30:00	0
0218-0010	2018-03-14 11:45:00	0
0218-0010	2018-03-14 12:00:00	0
0218-0010	2018-03-14 12:15:00	0
0218-0010	2018-03-14 12:30:00	0
0218-0010	2018-03-14 12:45:00	0
0218-0010	2018-03-14 13:00:00	0
0218-0010	2018-03-14 13:15:00	0
0218-0010	2018-03-14 13:30:00	0
0218-0010	2018-03-14 13:45:00	0
0218-0010	2018-03-14 14:00:00	0
0218-0010	2018-03-14 14:15:00	0
0218-0010	2018-03-14 14:30:00	0
0218-0010	2018-03-14 14:45:00	0
0218-0010	2018-03-14 15:00:00	0
0218-0010	2018-03-14 15:15:00	0
0218-0010	2018-03-14 15:30:00	0
0218-0010	2018-03-14 15:45:00	0
0218-0010	2018-03-14 16:00:00	0
0218-0010	2018-03-14 16:15:00	0
0218-0010	2018-03-14 16:30:00	0
0218-0010	2018-03-14 16:45:00	0
0218-0010	2018-03-14 17:00:00	0
0218-0010	2018-03-14 17:15:00	0
0218-0010	2018-03-14 17:30:00	0
0218-0010	2018-03-14 17:45:00	0
0218-0010	2018-03-14 18:00:00	0
0218-0010	2018-03-14 18:15:00	0
0218-0010	2018-03-14 18:30:00	0
0218-0010	2018-03-14 18:45:00	0
0218-0010	2018-03-14 19:00:00	0
0218-0010	2018-03-14 19:15:00	0
0218-0010	2018-03-14 19:30:00	0
0218-0010	2018-03-14 19:45:00	0
0218-0010	2018-03-14 20:00:00	0
0218-0010	2018-03-14 20:15:00	0
0218-0010	2018-03-14 20:30:00	0
0218-0010	2018-03-14 20:45:00	0
0218-0010	2018-03-14 21:00:00	0
0218-0010	2018-03-14 21:15:00	0
0218-0010	2018-03-14 21:30:00	0
0218-0010	2018-03-14 21:45:00	0
0218-0010	2018-03-14 22:00:00	0
0218-0010	2018-03-14 22:15:00	0
0218-0010	2018-03-14 22:30:00	0
0218-0010	2018-03-14 22:45:00	0
0218-0010	2018-03-14 23:00:00	0
0218-0010	2018-03-14 23:15:00	0
0218-0010	2018-03-14 23:30:00	0
0218-0010	2018-03-14 23:45:00	0
0218-0010	2018-03-15 00:00:00	0
0218-0010	2018-03-15 00:15:00	0
0218-0010	2018-03-15 00:30:00	0
0218-0010	2018-03-15 00:45:00	0
0218-0010	2018-03-15 01:00:00	0
0218-0010	2018-03-15 01:15:00	0
0218-0010	2018-03-15 01:30:00	0
0218-0010	2018-03-15 01:45:00	0
0218-0010	2018-03-15 02:00:00	0
0218-0010	2018-03-15 02:15:00	0
0218-0010	2018-03-15 02:30:00	0
0218-0010	2018-03-15 02:45:00	0
0218-0010	2018-03-15 03:00:00	0
0218-0010	2018-03-15 03:15:00	0
0218-0010	2018-03-15 03:30:00	0
0218-0010	2018-03-15 03:45:00	0
0218-0010	2018-03-15 04:00:00	0
0218-0010	2018-03-15 04:15:00	0
0218-0010	2018-03-15 04:30:00	0
0218-0010	2018-03-15 04:45:00	0
0218-0010	2018-03-15 05:00:00	0
0218-0010	2018-03-15 05:15:00	0
0218-0010	2018-03-15 05:30:00	0
0218-0010	2018-03-15 05:45:00	0
0218-0010	2018-03-15 06:00:00	0
0218-0010	2018-03-15 06:15:00	0
0218-0010	2018-03-15 06:30:00	0
0218-0010	2018-03-15 06:45:00	0
0218-0010	2018-03-15 07:00:00	0
0218-0010	2018-03-15 07:15:00	0
0218-0010	2018-03-15 07:30:00	0
0218-0010	2018-03-15 07:45:00	0
0218-0010	2018-03-15 08:00:00	0
0218-0010	2018-03-15 08:15:00	0
0218-0010	2018-03-15 08:30:00	0
0218-0010	2018-03-15 08:45:00	0
0218-0010	2018-03-15 09:00:00	0
0218-0010	2018-03-15 09:15:00	0
0218-0010	2018-03-15 09:30:00	0
0218-0010	2018-03-15 09:45:00	0
0218-0010	2018-03-15 10:00:00	0
0218-0010	2018-03-15 10:15:00	0
0218-0010	2018-03-15 10:30:00	0
0218-0010	2018-03-15 10:45:00	0
0218-0010	2018-03-15 11:00:00	0
0218-0010	2018-03-15 11:15:00	0
0218-0010	2018-03-15 11:30:00	0
0218-0010	2018-03-15 11:45:00	0
0218-0010	2018-03-15 12:00:00	0
0218-0010	2018-03-15 12:15:00	0
0218-0010	2018-03-15 12:30:00	0
0218-0010	2018-03-15 12:45:00	0
0218-0010	2018-03-15 13:00:00	0
0218-0010	2018-03-15 13:15:00	0
0218-0010	2018-03-15 13:30:00	0
0218-0010	2018-03-15 13:45:00	0
0218-0010	2018-03-15 14:00:00	0
0218-0010	2018-03-15 14:15:00	0
0218-0010	2018-03-15 14:30:00	0
0218-0010	2018-03-15 14:45:00	0
0218-0010	2018-03-15 15:00:00	0
0218-0010	2018-03-15 15:15:00	0
0218-0010	2018-03-15 15:30:00	0
0218-0010	2018-03-15 15:45:00	0
0218-0010	2018-03-15 16:00:00	0
0218-0010	2018-03-15 16:15:00	0
0218-0010	2018-03-15 16:30:00	0
0218-0010	2018-03-15 16:45:00	0
0218-0010	2018-03-15 17:00:00	0
0218-0010	2018-03-15 17:15:00	0
0218-0010	2018-03-15 17:30:00	0
0218-0010	2018-03-15 17:45:00	0
0218-0010	2018-03-15 18:00:00	0
0218-0010	2018-03-15 18:15:00	0
0218-0010	2018-03-15 18:30:00	0
0218-0010	2018-03-15 18:45:00	0
0218-0010	2018-03-15 19:00:00	0
0218-0010	2018-03-15 19:15:00	0
0218-0010	2018-03-15 19:30:00	0
0218-0010	2018-03-15 19:45:00	0
0218-0010	2018-03-15 20:00:00	0
0218-0010	2018-03-15 20:15:00	0
0218-0010	2018-03-15 20:30:00	0
0218-0010	2018-03-15 20:45:00	0
0218-0010	2018-03-15 21:00:00	0
0218-0010	2018-03-15 21:15:00	0
0218-0010	2018-03-15 21:30:00	0
0218-0010	2018-03-15 21:45:00	0
0218-0010	2018-03-15 22:00:00	0
0218-0010	2018-03-15 22:15:00	0
0218-0010	2018-03-15 22:30:00	0
0218-0010	2018-03-15 22:45:00	0
0218-0010	2018-03-15 23:00:00	0
0218-0010	2018-03-15 23:15:00	0
0218-0010	2018-03-15 23:30:00	0
0218-0010	2018-03-15 23:45:00	0
0218-0010	2018-03-16 00:00:00	0
0218-0010	2018-03-16 00:15:00	0
0218-0010	2018-03-16 00:30:00	0
0218-0010	2018-03-16 00:45:00	0
0218-0010	2018-03-16 01:00:00	0
0218-0010	2018-03-16 01:15:00	0
0218-0010	2018-03-16 01:30:00	0
0218-0010	2018-03-16 01:45:00	0
0218-0010	2018-03-16 02:00:00	0
0218-0010	2018-03-16 02:15:00	0
0218-0010	2018-03-16 02:30:00	0
0218-0010	2018-03-16 02:45:00	0
0218-0010	2018-03-16 03:00:00	0
0218-0010	2018-03-16 03:15:00	0
0218-0010	2018-03-16 03:30:00	0
0218-0010	2018-03-16 03:45:00	0
0218-0010	2018-03-16 04:00:00	0
0218-0010	2018-03-16 04:15:00	0
0218-0010	2018-03-16 04:30:00	0
0218-0010	2018-03-16 04:45:00	0
0218-0010	2018-03-16 05:00:00	0
0218-0010	2018-03-16 05:15:00	0
0218-0010	2018-03-16 05:30:00	0
0218-0010	2018-03-16 05:45:00	0
0218-0010	2018-03-16 06:00:00	0
0218-0010	2018-03-16 06:15:00	0
0218-0010	2018-03-16 06:30:00	0
0218-0010	2018-03-16 06:45:00	0
0218-0010	2018-03-16 07:00:00	0
0218-0010	2018-03-16 07:15:00	0
0218-0010	2018-03-16 07:30:00	0
0218-0010	2018-03-16 07:45:00	0
0218-0010	2018-03-16 08:00:00	0
0218-0010	2018-03-16 08:15:00	0
0218-0010	2018-03-16 08:30:00	0
0218-0010	2018-03-16 08:45:00	0
0218-0010	2018-03-16 09:00:00	0
0218-0010	2018-03-16 09:15:00	0
0218-0010	2018-03-16 09:30:00	0
0218-0010	2018-03-16 09:45:00	0
0218-0010	2018-03-16 10:00:00	0
0218-0010	2018-03-16 10:15:00	0
0218-0010	2018-03-16 10:30:00	0
0218-0010	2018-03-16 10:45:00	0
0218-0010	2018-03-16 11:00:00	0
0218-0010	2018-03-16 11:15:00	0
0218-0010	2018-03-16 11:30:00	0
0218-0010	2018-03-16 11:45:00	0
0218-0010	2018-03-16 12:00:00	0
0218-0010	2018-03-16 12:15:00	0
0218-0010	2018-03-16 12:30:00	0
0218-0010	2018-03-16 12:45:00	0
0218-0010	2018-03-16 13:00:00	0
0218-0010	2018-03-16 13:15:00	0
0218-0010	2018-03-16 13:30:00	0
0218-0010	2018-03-16 13:45:00	0
0218-0010	2018-03-16 14:00:00	0
0218-0010	2018-03-16 14:15:00	0
0218-0010	2018-03-16 14:30:00	0
0218-0010	2018-03-16 14:45:00	0
0218-0010	2018-03-16 15:00:00	0
0218-0010	2018-03-16 15:15:00	0
0218-0010	2018-03-16 15:30:00	0
0218-0010	2018-03-16 15:45:00	0
0218-0010	2018-03-16 16:00:00	0
0218-0010	2018-03-16 16:15:00	0
0218-0010	2018-03-16 16:30:00	0
0218-0010	2018-03-16 16:45:00	0
0218-0010	2018-03-16 17:00:00	0
0218-0010	2018-03-16 17:15:00	0
0218-0010	2018-03-16 17:30:00	0
0218-0010	2018-03-16 17:45:00	0
0218-0010	2018-03-16 18:00:00	0
0218-0010	2018-03-16 18:15:00	0
0218-0010	2018-03-16 18:30:00	0
0218-0010	2018-03-16 18:45:00	0
0218-0010	2018-03-16 19:00:00	0
0218-0010	2018-03-16 19:15:00	0
0218-0010	2018-03-16 19:30:00	0
0218-0010	2018-03-16 19:45:00	0
0218-0010	2018-03-16 20:00:00	0
0218-0010	2018-03-16 20:15:00	0
0218-0010	2018-03-16 20:30:00	0
0218-0010	2018-03-16 20:45:00	0
0218-0010	2018-03-16 21:00:00	0
0218-0010	2018-03-16 21:15:00	0
0218-0010	2018-03-16 21:30:00	0
0218-0010	2018-03-16 21:45:00	0
0218-0010	2018-03-16 22:00:00	0
0218-0010	2018-03-16 22:15:00	0
0218-0010	2018-03-16 22:30:00	0
0218-0010	2018-03-16 22:45:00	0
0218-0010	2018-03-16 23:00:00	0
0218-0010	2018-03-16 23:15:00	0
0218-0010	2018-03-16 23:30:00	0
0218-0010	2018-03-16 23:45:00	0
0218-0010	2018-03-17 00:00:00	0
0218-0010	2018-03-17 00:15:00	0
0218-0010	2018-03-17 00:30:00	0
0218-0010	2018-03-17 00:45:00	0
0218-0010	2018-03-17 01:00:00	0
0218-0010	2018-03-17 01:15:00	0
0218-0010	2018-03-17 01:30:00	0
0218-0010	2018-03-17 01:45:00	0
0218-0010	2018-03-17 02:00:00	0
0218-0010	2018-03-17 02:15:00	0
0218-0010	2018-03-17 02:30:00	0
0218-0010	2018-03-17 02:45:00	0
0218-0010	2018-03-17 03:00:00	0
0218-0010	2018-03-17 03:15:00	0
0218-0010	2018-03-17 03:30:00	0
0218-0010	2018-03-17 03:45:00	0
0218-0010	2018-03-17 04:00:00	0
0218-0010	2018-03-17 04:15:00	0
0218-0010	2018-03-17 04:30:00	0
0218-0010	2018-03-17 04:45:00	0
0218-0010	2018-03-17 05:00:00	0
0218-0010	2018-03-17 05:15:00	0
0218-0010	2018-03-17 05:30:00	0
0218-0010	2018-03-17 05:45:00	0
0218-0010	2018-03-17 06:00:00	0
0218-0010	2018-03-17 06:15:00	0
0218-0010	2018-03-17 06:30:00	0
0218-0010	2018-03-17 06:45:00	0
0218-0010	2018-03-17 07:00:00	0
0218-0010	2018-03-17 07:15:00	0
0218-0010	2018-03-17 07:30:00	0
0218-0010	2018-03-17 07:45:00	0
0218-0010	2018-03-17 08:00:00	0
0218-0010	2018-03-17 08:15:00	0
0218-0010	2018-03-17 08:30:00	0
0218-0010	2018-03-17 08:45:00	0
0218-0010	2018-03-17 09:00:00	0
0218-0010	2018-03-17 09:15:00	0
0218-0010	2018-03-17 09:30:00	0
0218-0010	2018-03-17 09:45:00	0
0218-0010	2018-03-17 10:00:00	0
0218-0010	2018-03-17 10:15:00	0
0218-0010	2018-03-17 10:30:00	0
0218-0010	2018-03-17 10:45:00	0
0218-0010	2018-03-17 11:00:00	0
0218-0010	2018-03-17 11:15:00	0
0218-0010	2018-03-17 11:30:00	0
0218-0010	2018-03-17 11:45:00	0
0218-0010	2018-03-17 12:00:00	0
0218-0010	2018-03-17 12:15:00	0
0218-0010	2018-03-17 12:30:00	0
0218-0010	2018-03-17 12:45:00	0
0218-0010	2018-03-17 13:00:00	0
0218-0010	2018-03-17 13:15:00	0
0218-0010	2018-03-17 13:30:00	0
0218-0010	2018-03-17 13:45:00	0
0218-0010	2018-03-17 14:00:00	0
0218-0010	2018-03-17 14:15:00	0
0218-0010	2018-03-17 14:30:00	0
0218-0010	2018-03-17 14:45:00	0
0218-0010	2018-03-17 15:00:00	0
0218-0010	2018-03-17 15:15:00	0
0218-0010	2018-03-17 15:30:00	0
0218-0010	2018-03-17 15:45:00	0
0218-0010	2018-03-17 16:00:00	0
0218-0010	2018-03-17 16:15:00	0
0218-0010	2018-03-17 16:30:00	0
0218-0010	2018-03-17 16:45:00	0
0218-0010	2018-03-17 17:00:00	0
0218-0010	2018-03-17 17:15:00	0
0218-0010	2018-03-17 17:30:00	0
0218-0010	2018-03-17 17:45:00	0
0218-0010	2018-03-17 18:00:00	0
0218-0010	2018-03-17 18:15:00	0
0218-0010	2018-03-17 18:30:00	0
0218-0010	2018-03-17 18:45:00	0
0218-0010	2018-03-17 19:00:00	0
0218-0010	2018-03-17 19:15:00	0
0218-0010	2018-03-17 19:30:00	0
0218-0010	2018-03-17 19:45:00	0
0218-0010	2018-03-17 20:00:00	0
0218-0010	2018-03-17 20:15:00	0
0218-0010	2018-03-17 20:30:00	0
0218-0010	2018-03-17 20:45:00	0
0218-0010	2018-03-17 21:00:00	0
0218-0010	2018-03-17 21:15:00	0
0218-0010	2018-03-17 21:30:00	0
0218-0010	2018-03-17 21:45:00	0
0218-0010	2018-03-17 22:00:00	0
0218-0010	2018-03-17 22:15:00	0
0218-0010	2018-03-17 22:30:00	0
0218-0010	2018-03-17 22:45:00	0
0218-0010	2018-03-17 23:00:00	0
0218-0010	2018-03-17 23:15:00	0
0218-0010	2018-03-17 23:30:00	0
0218-0010	2018-03-17 23:45:00	0
0218-0010	2018-03-18 00:00:00	0
0218-0010	2018-03-18 00:15:00	0
0218-0010	2018-03-18 00:30:00	0
0218-0010	2018-03-18 00:45:00	0
0218-0010	2018-03-18 01:00:00	0
0218-0010	2018-03-18 01:15:00	0
0218-0010	2018-03-18 01:30:00	0
0218-0010	2018-03-18 01:45:00	0
0218-0010	2018-03-18 02:00:00	0
0218-0010	2018-03-18 02:15:00	0
0218-0010	2018-03-18 02:30:00	0
0218-0010	2018-03-18 02:45:00	0
0218-0010	2018-03-18 03:00:00	0
0218-0010	2018-03-18 03:15:00	0
0218-0010	2018-03-18 03:30:00	0
0218-0010	2018-03-18 03:45:00	0
0218-0010	2018-03-18 04:00:00	0
0218-0010	2018-03-18 04:15:00	0
0218-0010	2018-03-18 04:30:00	0
0218-0010	2018-03-18 04:45:00	0
0218-0010	2018-03-18 05:00:00	0
0218-0010	2018-03-18 05:15:00	0
0218-0010	2018-03-18 05:30:00	0
0218-0010	2018-03-18 05:45:00	0
0218-0010	2018-03-18 06:00:00	0
0218-0010	2018-03-18 06:15:00	0
0218-0010	2018-03-18 06:30:00	0
0218-0010	2018-03-18 06:45:00	0
0218-0010	2018-03-18 07:00:00	0
0218-0010	2018-03-18 07:15:00	0
0218-0010	2018-03-18 07:30:00	0
0218-0010	2018-03-18 07:45:00	0
0218-0010	2018-03-18 08:00:00	0
0218-0010	2018-03-18 08:15:00	0
0218-0010	2018-03-18 08:30:00	0
0218-0010	2018-03-18 08:45:00	0
0218-0010	2018-03-18 09:00:00	0
0218-0010	2018-03-18 09:15:00	0
0218-0010	2018-03-18 09:30:00	0
0218-0010	2018-03-18 09:45:00	0
0218-0010	2018-03-18 10:00:00	0
0218-0010	2018-03-18 10:15:00	0
0218-0010	2018-03-18 10:30:00	0
0218-0010	2018-03-18 10:45:00	0
0218-0010	2018-03-18 11:00:00	0
0218-0010	2018-03-18 11:15:00	0
0218-0010	2018-03-18 11:30:00	0
0218-0010	2018-03-18 11:45:00	0
0218-0010	2018-03-18 12:00:00	0
0218-0010	2018-03-18 12:15:00	0
0218-0010	2018-03-18 12:30:00	0
0218-0010	2018-03-18 12:45:00	0
0218-0010	2018-03-18 13:00:00	0
0218-0010	2018-03-18 13:15:00	0
0218-0010	2018-03-18 13:30:00	0
0218-0010	2018-03-18 13:45:00	0
0218-0010	2018-03-18 14:00:00	0
0218-0010	2018-03-18 14:15:00	0
0218-0010	2018-03-18 14:30:00	0
0218-0010	2018-03-18 14:45:00	0
0218-0010	2018-03-18 15:00:00	0
0218-0010	2018-03-18 15:15:00	0
0218-0010	2018-03-18 15:30:00	0
0218-0010	2018-03-18 15:45:00	0
0218-0010	2018-03-18 16:00:00	0
0218-0010	2018-03-18 16:15:00	0
0218-0010	2018-03-18 16:30:00	0
0218-0010	2018-03-18 16:45:00	0
0218-0010	2018-03-18 17:00:00	0
0218-0010	2018-03-18 17:15:00	0
0218-0010	2018-03-18 17:30:00	0
0218-0010	2018-03-18 17:45:00	0
0218-0010	2018-03-18 18:00:00	0
0218-0010	2018-03-18 18:15:00	0
0218-0010	2018-03-18 18:30:00	0
0218-0010	2018-03-18 18:45:00	0
0218-0010	2018-03-18 19:00:00	0
0218-0010	2018-03-18 19:15:00	0
0218-0010	2018-03-18 19:30:00	0
0218-0010	2018-03-18 19:45:00	0
0218-0010	2018-03-18 20:00:00	0
0218-0010	2018-03-18 20:15:00	0
0218-0010	2018-03-18 20:30:00	0
0218-0010	2018-03-18 20:45:00	0
0218-0010	2018-03-18 21:00:00	0
0218-0010	2018-03-18 21:15:00	0
0218-0010	2018-03-18 21:30:00	0
0218-0010	2018-03-18 21:45:00	0
0218-0010	2018-03-18 22:00:00	0
0218-0010	2018-03-18 22:15:00	0
0218-0010	2018-03-18 22:30:00	0
0218-0010	2018-03-18 22:45:00	0
0218-0010	2018-03-18 23:00:00	0
0218-0010	2018-03-18 23:15:00	0
0218-0010	2018-03-18 23:30:00	0
0218-0010	2018-03-18 23:45:00	0
0218-0010	2018-03-19 00:00:00	0
0218-0010	2018-03-19 00:15:00	0
0218-0010	2018-03-19 00:30:00	0
0218-0010	2018-03-19 00:45:00	0
0218-0010	2018-03-19 01:00:00	0
0218-0010	2018-03-19 01:15:00	0
0218-0010	2018-03-19 01:30:00	0
0218-0010	2018-03-19 01:45:00	0
0218-0010	2018-03-19 02:00:00	0
0218-0010	2018-03-19 02:15:00	0
0218-0010	2018-03-19 02:30:00	0
0218-0010	2018-03-19 02:45:00	0
0218-0010	2018-03-19 03:00:00	0
0218-0010	2018-03-19 03:15:00	0
0218-0010	2018-03-19 03:30:00	0
0218-0010	2018-03-19 03:45:00	0
0218-0010	2018-03-19 04:00:00	0
0218-0010	2018-03-19 04:15:00	0
0218-0010	2018-03-19 04:30:00	0
0218-0010	2018-03-19 04:45:00	0
0218-0010	2018-03-19 05:00:00	0
0218-0010	2018-03-19 05:15:00	0
0218-0010	2018-03-19 05:30:00	0
0218-0010	2018-03-19 05:45:00	0
0218-0010	2018-03-19 06:00:00	0
0218-0010	2018-03-19 06:15:00	0
0218-0010	2018-03-19 06:30:00	0
0218-0010	2018-03-19 06:45:00	0
0218-0010	2018-03-19 07:00:00	0
0218-0010	2018-03-19 07:15:00	0
0218-0010	2018-03-19 07:30:00	0
0218-0010	2018-03-19 07:45:00	0
0218-0010	2018-03-19 08:00:00	0
0218-0010	2018-03-19 08:15:00	0
0218-0010	2018-03-19 08:30:00	0
0218-0010	2018-03-19 08:45:00	0
0218-0010	2018-03-19 09:00:00	0
0218-0010	2018-03-19 09:15:00	0
0218-0010	2018-03-19 09:30:00	0
0218-0010	2018-03-19 09:45:00	0
0218-0010	2018-03-19 10:00:00	0
0218-0010	2018-03-19 10:15:00	0
0218-0010	2018-03-19 10:30:00	0
0218-0010	2018-03-19 10:45:00	0
0218-0010	2018-03-19 11:00:00	0
0218-0010	2018-03-19 11:15:00	0
0218-0010	2018-03-19 11:30:00	0
0218-0010	2018-03-19 11:45:00	0
0218-0010	2018-03-19 12:00:00	0
0218-0010	2018-03-19 12:15:00	0
0218-0010	2018-03-19 12:30:00	0
0218-0010	2018-03-19 12:45:00	0
0218-0010	2018-03-19 13:00:00	0
0218-0010	2018-03-19 13:15:00	0
0218-0010	2018-03-19 13:30:00	0
0218-0010	2018-03-19 13:45:00	0
0218-0010	2018-03-19 14:00:00	0
0218-0010	2018-03-19 14:15:00	0
0218-0010	2018-03-19 14:30:00	0
0218-0010	2018-03-19 14:45:00	0
0218-0010	2018-03-19 15:00:00	0
0218-0010	2018-03-19 15:15:00	0
0218-0010	2018-03-19 15:30:00	0
0218-0010	2018-03-19 15:45:00	0
0218-0010	2018-03-19 16:00:00	0
0218-0010	2018-03-19 16:15:00	0
0218-0010	2018-03-19 16:30:00	0
0218-0010	2018-03-19 16:45:00	0
0218-0010	2018-03-19 17:00:00	0
0218-0010	2018-03-19 17:15:00	0
0218-0010	2018-03-19 17:30:00	0
0218-0010	2018-03-19 17:45:00	0
0218-0010	2018-03-19 18:00:00	0
0218-0010	2018-03-19 18:15:00	0
0218-0010	2018-03-19 18:30:00	0
0218-0010	2018-03-19 18:45:00	0
0218-0010	2018-03-19 19:00:00	0
0218-0010	2018-03-19 19:15:00	0
0218-0010	2018-03-19 19:30:00	0
0218-0010	2018-03-19 19:45:00	0
0218-0010	2018-03-19 20:00:00	0
0218-0010	2018-03-19 20:15:00	0
0218-0010	2018-03-19 20:30:00	0
0218-0010	2018-03-19 20:45:00	0
0218-0010	2018-03-19 21:00:00	0
0218-0010	2018-03-19 21:15:00	0
0218-0010	2018-03-19 21:30:00	0
0218-0010	2018-03-19 21:45:00	0
0218-0010	2018-03-19 22:00:00	0
0218-0010	2018-03-19 22:15:00	0
0218-0010	2018-03-19 22:30:00	0
0218-0010	2018-03-19 22:45:00	0
0218-0010	2018-03-19 23:00:00	0
0218-0010	2018-03-19 23:15:00	0
0218-0010	2018-03-19 23:30:00	0
0218-0010	2018-03-19 23:45:00	0
0218-0010	2018-03-20 00:00:00	0
0218-0010	2018-03-20 00:15:00	0
0218-0010	2018-03-20 00:30:00	0
0218-0010	2018-03-20 00:45:00	0
0218-0010	2018-03-20 01:00:00	0
0218-0010	2018-03-20 01:15:00	0
0218-0010	2018-03-20 01:30:00	0
0218-0010	2018-03-20 01:45:00	0
0218-0010	2018-03-20 02:00:00	0
0218-0010	2018-03-20 02:15:00	0
0218-0010	2018-03-20 02:30:00	0
0218-0010	2018-03-20 02:45:00	0
0218-0010	2018-03-20 03:00:00	0
0218-0010	2018-03-20 03:15:00	0
0218-0010	2018-03-20 03:30:00	0
0218-0010	2018-03-20 03:45:00	0
0218-0010	2018-03-20 04:00:00	0
0218-0010	2018-03-20 04:15:00	0
0218-0010	2018-03-20 04:30:00	0
0218-0010	2018-03-20 04:45:00	0
0218-0010	2018-03-20 05:00:00	0
0218-0010	2018-03-20 05:15:00	0
0218-0010	2018-03-20 05:30:00	0
0218-0010	2018-03-20 05:45:00	0
0218-0010	2018-03-20 06:00:00	0
0218-0010	2018-03-20 06:15:00	0
0218-0010	2018-03-20 06:30:00	0
0218-0010	2018-03-20 06:45:00	0
0218-0010	2018-03-20 07:00:00	0
0218-0010	2018-03-20 07:15:00	0
0218-0010	2018-03-20 07:30:00	0
0218-0010	2018-03-20 07:45:00	0
0218-0010	2018-03-20 08:00:00	0
0218-0010	2018-03-20 08:15:00	0
0218-0010	2018-03-20 08:30:00	0
0218-0010	2018-03-20 08:45:00	0
0218-0010	2018-03-20 09:00:00	0
0218-0010	2018-03-20 09:15:00	0
0218-0010	2018-03-20 09:30:00	0
0218-0010	2018-03-20 09:45:00	0
0218-0010	2018-03-20 10:00:00	0
0218-0010	2018-03-20 10:15:00	0
0218-0010	2018-03-20 10:30:00	0
0218-0010	2018-03-20 10:45:00	0
0218-0010	2018-03-20 11:00:00	0
0218-0010	2018-03-20 11:15:00	0
0218-0010	2018-03-20 11:30:00	0
0218-0010	2018-03-20 11:45:00	0
0218-0010	2018-03-20 12:00:00	0
0218-0010	2018-03-20 12:15:00	0
0218-0010	2018-03-20 12:30:00	0
0218-0010	2018-03-20 12:45:00	0
0218-0010	2018-03-20 13:00:00	0
0218-0010	2018-03-20 13:15:00	0
0218-0010	2018-03-20 13:30:00	0
0218-0010	2018-03-20 13:45:00	0
0218-0010	2018-03-20 14:00:00	0
0218-0010	2018-03-20 14:15:00	0
0218-0010	2018-03-20 14:30:00	0
0218-0010	2018-03-20 14:45:00	0
0218-0010	2018-03-20 15:00:00	0
0218-0010	2018-03-20 15:15:00	0
0218-0010	2018-03-20 15:30:00	0
0218-0010	2018-03-20 15:45:00	0
0218-0010	2018-03-20 16:00:00	0
0218-0010	2018-03-20 16:15:00	0
0218-0010	2018-03-20 16:30:00	0
0218-0010	2018-03-20 16:45:00	0
0218-0010	2018-03-20 17:00:00	0
0218-0010	2018-03-20 17:15:00	0
0218-0010	2018-03-20 17:30:00	0
0218-0010	2018-03-20 17:45:00	0
0218-0010	2018-03-20 18:00:00	0
0218-0010	2018-03-20 18:15:00	0
0218-0010	2018-03-20 18:30:00	0
0218-0010	2018-03-20 18:45:00	0
0218-0010	2018-03-20 19:00:00	0
0218-0010	2018-03-20 19:15:00	0
0218-0010	2018-03-20 19:30:00	0
0218-0010	2018-03-20 19:45:00	0
0218-0010	2018-03-20 20:00:00	0
0218-0010	2018-03-20 20:15:00	0
0218-0010	2018-03-20 20:30:00	0
0218-0010	2018-03-20 20:45:00	0
0218-0010	2018-03-20 21:00:00	0
0218-0010	2018-03-20 21:15:00	0
0218-0010	2018-03-20 21:30:00	0
0218-0010	2018-03-20 21:45:00	0
0218-0010	2018-03-20 22:00:00	0
0218-0010	2018-03-20 22:15:00	0
0218-0010	2018-03-20 22:30:00	0
0218-0010	2018-03-20 22:45:00	0
0218-0010	2018-03-20 23:00:00	0
0218-0010	2018-03-20 23:15:00	0
0218-0010	2018-03-20 23:30:00	0
0218-0010	2018-03-20 23:45:00	0
0218-0010	2018-03-21 00:00:00	0
0218-0010	2018-03-21 00:15:00	0
0218-0010	2018-03-21 00:30:00	0
0218-0010	2018-03-21 00:45:00	0
0218-0010	2018-03-21 01:00:00	0
0218-0010	2018-03-21 01:15:00	0
0218-0010	2018-03-21 01:30:00	0
0218-0010	2018-03-21 01:45:00	0
0218-0010	2018-03-21 02:00:00	0
0218-0010	2018-03-21 02:15:00	0
0218-0010	2018-03-21 02:30:00	0
0218-0010	2018-03-21 02:45:00	0
0218-0010	2018-03-21 03:00:00	0
0218-0010	2018-03-21 03:15:00	0
0218-0010	2018-03-21 03:30:00	0
0218-0010	2018-03-21 03:45:00	0
0218-0010	2018-03-21 04:00:00	0
0218-0010	2018-03-21 04:15:00	0
0218-0010	2018-03-21 04:30:00	0
0218-0010	2018-03-21 04:45:00	0
0218-0010	2018-03-21 05:00:00	0
0218-0010	2018-03-21 05:15:00	0
0218-0010	2018-03-21 05:30:00	0
0218-0010	2018-03-21 05:45:00	0
0218-0010	2018-03-21 06:00:00	0
0218-0010	2018-03-21 06:15:00	0
0218-0010	2018-03-21 06:30:00	0
0218-0010	2018-03-21 06:45:00	0
0218-0010	2018-03-21 07:00:00	0
0218-0010	2018-03-21 07:15:00	0
0218-0010	2018-03-21 07:30:00	0
0218-0010	2018-03-21 07:45:00	0
0218-0010	2018-03-21 08:00:00	0
0218-0010	2018-03-21 08:15:00	0
0218-0010	2018-03-21 08:30:00	0
0218-0010	2018-03-21 08:45:00	0
0218-0010	2018-03-21 09:00:00	0
0218-0010	2018-03-21 09:15:00	0
0218-0010	2018-03-21 09:30:00	0
0218-0010	2018-03-21 09:45:00	0
0218-0010	2018-03-21 10:00:00	0
0218-0010	2018-03-21 10:15:00	0
0218-0010	2018-03-21 10:30:00	0
0218-0010	2018-03-21 10:45:00	0
0218-0010	2018-03-21 11:00:00	0
0218-0010	2018-03-21 11:15:00	0
0218-0010	2018-03-21 11:30:00	0
0218-0010	2018-03-21 11:45:00	0
0218-0010	2018-03-21 12:00:00	0
0218-0010	2018-03-21 12:15:00	0
0218-0010	2018-03-21 12:30:00	0
0218-0010	2018-03-21 12:45:00	0
0218-0010	2018-03-21 13:00:00	0
0218-0010	2018-03-21 13:15:00	0
0218-0010	2018-03-21 13:30:00	0
0218-0010	2018-03-21 13:45:00	0
0218-0010	2018-03-21 14:00:00	0
0218-0010	2018-03-21 14:15:00	0
0218-0010	2018-03-21 14:30:00	0
0218-0010	2018-03-21 14:45:00	0
0218-0010	2018-03-21 15:00:00	0
0218-0010	2018-03-21 15:15:00	0
0218-0010	2018-03-21 15:30:00	0
0218-0010	2018-03-21 15:45:00	0
0218-0010	2018-03-21 16:00:00	0
0218-0010	2018-03-21 16:15:00	0
0218-0010	2018-03-21 16:30:00	0
0218-0010	2018-03-21 16:45:00	0
0218-0010	2018-03-21 17:00:00	0
0218-0010	2018-03-21 17:15:00	0
0218-0010	2018-03-21 17:30:00	0
0218-0010	2018-03-21 17:45:00	0
0218-0010	2018-03-21 18:00:00	0
0218-0010	2018-03-21 18:15:00	0
0218-0010	2018-03-21 18:30:00	0
0218-0010	2018-03-21 18:45:00	0
0218-0010	2018-03-21 19:00:00	0
0218-0010	2018-03-21 19:15:00	0
0218-0010	2018-03-21 19:30:00	0
0218-0010	2018-03-21 19:45:00	0
0218-0010	2018-03-21 20:00:00	0
0218-0010	2018-03-21 20:15:00	0
0218-0010	2018-03-21 20:30:00	0
0218-0010	2018-03-21 20:45:00	0
0218-0010	2018-03-21 21:00:00	0
0218-0010	2018-03-21 21:15:00	0
0218-0010	2018-03-21 21:30:00	0
0218-0010	2018-03-21 21:45:00	0
0218-0010	2018-03-21 22:00:00	0
0218-0010	2018-03-21 22:15:00	0
0218-0010	2018-03-21 22:30:00	0
0218-0010	2018-03-21 22:45:00	0
0218-0010	2018-03-21 23:00:00	0
0218-0010	2018-03-21 23:15:00	0
0218-0010	2018-03-21 23:30:00	0
0218-0010	2018-03-21 23:45:00	0
0218-0010	2018-03-22 00:00:00	0
0218-0010	2018-03-22 00:15:00	0
0218-0010	2018-03-22 00:30:00	0
0218-0010	2018-03-22 00:45:00	0
0218-0010	2018-03-22 01:00:00	0
0218-0010	2018-03-22 01:15:00	0
0218-0010	2018-03-22 01:30:00	0
0218-0010	2018-03-22 01:45:00	0
0218-0010	2018-03-22 02:00:00	0
0218-0010	2018-03-22 02:15:00	0
0218-0010	2018-03-22 02:30:00	0
0218-0010	2018-03-22 02:45:00	0
0218-0010	2018-03-22 03:00:00	0
0218-0010	2018-03-22 03:15:00	0
0218-0010	2018-03-22 03:30:00	0
0218-0010	2018-03-22 03:45:00	0
0218-0010	2018-03-22 04:00:00	0
0218-0010	2018-03-22 04:15:00	0
0218-0010	2018-03-22 04:30:00	0
0218-0010	2018-03-22 04:45:00	0
0218-0010	2018-03-22 05:00:00	0
0218-0010	2018-03-22 05:15:00	0
0218-0010	2018-03-22 05:30:00	0
0218-0010	2018-03-22 05:45:00	0
0218-0010	2018-03-22 06:00:00	0
0218-0010	2018-03-22 06:15:00	0
0218-0010	2018-03-22 06:30:00	0
0218-0010	2018-03-22 06:45:00	0
0218-0010	2018-03-22 07:00:00	0
0218-0010	2018-03-22 07:15:00	0
0218-0010	2018-03-22 07:30:00	0
0218-0010	2018-03-22 07:45:00	15
0218-0010	2018-03-22 08:00:00	91
0218-0010	2018-03-22 08:15:00	60
0218-0010	2018-03-22 08:30:00	84
0218-0010	2018-03-22 08:45:00	225
0218-0010	2018-03-22 09:00:00	55
0218-0010	2018-03-22 09:15:00	27
0218-0010	2018-03-22 09:30:00	104
0218-0010	2018-03-22 09:45:00	157
0218-0010	2018-03-22 10:00:00	32
0218-0010	2018-03-22 10:15:00	83
0218-0010	2018-03-22 10:30:00	1284
0218-0010	2018-03-22 10:45:00	1419
0218-0010	2018-03-22 11:00:00	1518
0218-0010	2018-03-22 11:15:00	1268
0218-0010	2018-03-22 11:30:00	939
0218-0010	2018-03-22 11:45:00	676
0218-0010	2018-03-22 12:00:00	410
0218-0010	2018-03-22 12:15:00	61
0218-0010	2018-03-22 12:30:00	126
0218-0010	2018-03-22 12:45:00	0
0218-0010	2018-03-22 13:00:00	37
0218-0010	2018-03-22 13:15:00	0
0218-0010	2018-03-22 13:30:00	147
0218-0010	2018-03-22 13:45:00	90
0218-0010	2018-03-22 14:00:00	112
0218-0010	2018-03-22 14:15:00	38
0218-0010	2018-03-22 14:30:00	78
0218-0010	2018-03-22 14:45:00	72
0218-0010	2018-03-22 15:00:00	29
0218-0010	2018-03-22 15:15:00	4
0218-0010	2018-03-22 15:30:00	23
0218-0010	2018-03-22 15:45:00	113
0218-0010	2018-03-22 16:00:00	102
0218-0010	2018-03-22 16:15:00	0
0218-0010	2018-03-22 16:30:00	58
0218-0010	2018-03-22 16:45:00	84
0218-0010	2018-03-22 17:00:00	60
0218-0010	2018-03-22 17:15:00	54
0218-0010	2018-03-22 17:30:00	59
0218-0010	2018-03-22 17:45:00	0
0218-0010	2018-03-22 18:00:00	33
0218-0010	2018-03-22 18:15:00	29
0218-0010	2018-03-22 18:30:00	76
0218-0010	2018-03-22 18:45:00	62
0218-0010	2018-03-22 19:00:00	106
0218-0010	2018-03-22 19:15:00	311
0218-0010	2018-03-22 19:30:00	5
0218-0010	2018-03-22 19:45:00	0
0218-0010	2018-03-22 20:00:00	0
0218-0010	2018-03-22 20:15:00	25
0218-0010	2018-03-22 20:30:00	22
0218-0010	2018-03-22 20:45:00	0
0218-0010	2018-03-22 21:00:00	141
0218-0010	2018-03-22 21:15:00	0
0218-0010	2018-03-22 21:30:00	26
0218-0010	2018-03-22 21:45:00	187
0218-0010	2018-03-22 22:00:00	27
0218-0010	2018-03-22 22:15:00	37
0218-0010	2018-03-22 22:30:00	23
0218-0010	2018-03-22 22:45:00	7
0218-0010	2018-03-22 23:00:00	0
0218-0010	2018-03-22 23:15:00	9
0218-0010	2018-03-22 23:30:00	14
0218-0010	2018-03-22 23:45:00	13
0218-0010	2018-03-23 00:00:00	13
0218-0010	2018-03-23 00:15:00	91
0218-0010	2018-03-23 00:30:00	7
0218-0010	2018-03-23 00:45:00	9
0218-0010	2018-03-23 01:00:00	11
0218-0010	2018-03-23 01:15:00	0
0218-0010	2018-03-23 01:30:00	0
0218-0010	2018-03-23 01:45:00	0
0218-0010	2018-03-23 02:00:00	0
0218-0010	2018-03-23 02:15:00	10
0218-0010	2018-03-23 02:30:00	6
0218-0010	2018-03-23 02:45:00	0
0218-0010	2018-03-23 03:00:00	18
0218-0010	2018-03-23 03:15:00	4
0218-0010	2018-03-23 03:30:00	0
0218-0010	2018-03-23 03:45:00	0
0218-0010	2018-03-23 04:00:00	0
0218-0010	2018-03-23 04:15:00	0
0218-0010	2018-03-23 04:30:00	0
0218-0010	2018-03-23 04:45:00	0
0218-0010	2018-03-23 05:00:00	0
0218-0010	2018-03-23 05:15:00	0
0218-0010	2018-03-23 05:30:00	0
0218-0010	2018-03-23 05:45:00	0
0218-0010	2018-03-23 06:00:00	104
0218-0010	2018-03-23 06:15:00	304
0218-0010	2018-03-23 06:30:00	87
0218-0010	2018-03-23 06:45:00	272
0218-0010	2018-03-23 07:00:00	56
0218-0010	2018-03-23 07:15:00	143
0218-0010	2018-03-23 07:30:00	25
0218-0010	2018-03-23 07:45:00	207
0218-0010	2018-03-23 08:00:00	286
0218-0010	2018-03-23 08:15:00	889
0218-0010	2018-03-23 08:30:00	1125
0218-0010	2018-03-23 08:45:00	1174
0218-0010	2018-03-23 09:00:00	1433
0218-0010	2018-03-23 09:15:00	988
0218-0010	2018-03-23 09:30:00	1385
0218-0010	2018-03-23 09:45:00	1168
0218-0010	2018-03-23 10:00:00	1563
0218-0010	2018-03-23 10:15:00	1348
0218-0010	2018-03-23 10:30:00	696
0218-0010	2018-03-23 10:45:00	1102
0218-0010	2018-03-23 11:00:00	202
0218-0010	2018-03-23 11:15:00	406
0218-0010	2018-03-23 11:30:00	32
0218-0010	2018-03-23 11:45:00	95
0218-0010	2018-03-23 12:00:00	46
0218-0010	2018-03-23 12:15:00	725
0218-0010	2018-03-23 12:30:00	0
0218-0010	2018-03-23 12:45:00	171
0218-0010	2018-03-23 13:00:00	7
0218-0010	2018-03-23 13:15:00	0
0218-0010	2018-03-23 13:30:00	82
0218-0010	2018-03-23 13:45:00	229
0218-0010	2018-03-23 14:00:00	166
0218-0010	2018-03-23 14:15:00	103
0218-0010	2018-03-23 14:30:00	129
0218-0010	2018-03-23 14:45:00	28
0218-0010	2018-03-23 15:00:00	28
0218-0010	2018-03-23 15:15:00	138
0218-0010	2018-03-23 15:30:00	65
0218-0010	2018-03-23 15:45:00	71
0218-0010	2018-03-23 16:00:00	10
0218-0010	2018-03-23 16:15:00	21
0218-0010	2018-03-23 16:30:00	140
0218-0010	2018-03-23 16:45:00	325
0218-0010	2018-03-23 17:00:00	31
0218-0010	2018-03-23 17:15:00	56
0218-0010	2018-03-23 17:30:00	25
0218-0010	2018-03-23 17:45:00	56
0218-0010	2018-03-23 18:00:00	0
0218-0010	2018-03-23 18:15:00	197
0218-0010	2018-03-23 18:30:00	801
0218-0010	2018-03-23 18:45:00	670
0218-0010	2018-03-23 19:00:00	8
0218-0010	2018-03-23 19:15:00	0
0218-0010	2018-03-23 19:30:00	30
0218-0010	2018-03-23 19:45:00	0
0218-0010	2018-03-23 20:00:00	251
0218-0010	2018-03-23 20:15:00	22
0218-0010	2018-03-23 20:30:00	525
0218-0010	2018-03-23 20:45:00	142
0218-0010	2018-03-23 21:00:00	230
0218-0010	2018-03-23 21:15:00	424
0218-0010	2018-03-23 21:30:00	66
0218-0010	2018-03-23 21:45:00	12
0218-0010	2018-03-23 22:00:00	174
0218-0010	2018-03-23 22:15:00	0
0218-0010	2018-03-23 22:30:00	68
0218-0010	2018-03-23 22:45:00	94
0218-0010	2018-03-23 23:00:00	0
0218-0010	2018-03-23 23:15:00	0
0218-0010	2018-03-23 23:30:00	0
0218-0010	2018-03-23 23:45:00	0
0218-0010	2018-03-24 00:00:00	0
0218-0010	2018-03-24 00:15:00	4
0218-0010	2018-03-24 00:30:00	0
0218-0010	2018-03-24 00:45:00	0
0218-0010	2018-03-24 01:00:00	0
0218-0010	2018-03-24 01:15:00	6
0218-0010	2018-03-24 01:30:00	4
0218-0010	2018-03-24 01:45:00	0
0218-0010	2018-03-24 02:00:00	22
0218-0010	2018-03-24 02:15:00	0
0218-0010	2018-03-24 02:30:00	12
0218-0010	2018-03-24 02:45:00	0
0218-0010	2018-03-24 03:00:00	4
0218-0010	2018-03-24 03:15:00	5
0218-0010	2018-03-24 03:30:00	0
0218-0010	2018-03-24 03:45:00	0
0218-0010	2018-03-24 04:00:00	0
0218-0010	2018-03-24 04:15:00	0
0218-0010	2018-03-24 04:30:00	0
0218-0010	2018-03-24 04:45:00	0
0218-0010	2018-03-24 05:00:00	0
0218-0010	2018-03-24 05:15:00	0
0218-0010	2018-03-24 05:30:00	0
0218-0010	2018-03-24 05:45:00	4
0218-0010	2018-03-24 06:00:00	0
0218-0010	2018-03-24 06:15:00	0
0218-0010	2018-03-24 06:30:00	0
0218-0010	2018-03-24 06:45:00	0
0218-0010	2018-03-24 07:00:00	0
0218-0010	2018-03-24 07:15:00	0
0218-0010	2018-03-24 07:30:00	22
0218-0010	2018-03-24 07:45:00	0
0218-0010	2018-03-24 08:00:00	48
0218-0010	2018-03-24 08:15:00	0
0218-0010	2018-03-24 08:30:00	34
0218-0010	2018-03-24 08:45:00	162
0218-0010	2018-03-24 09:00:00	13
0218-0010	2018-03-24 09:15:00	65
0218-0010	2018-03-24 09:30:00	30
0218-0010	2018-03-24 09:45:00	71
0218-0010	2018-03-24 10:00:00	24
0218-0010	2018-03-24 10:15:00	7
0218-0010	2018-03-24 10:30:00	132
0218-0010	2018-03-24 10:45:00	16
0218-0010	2018-03-24 11:00:00	0
0218-0010	2018-03-24 11:15:00	10
0218-0010	2018-03-24 11:30:00	345
0218-0010	2018-03-24 11:45:00	184
0218-0010	2018-03-24 12:00:00	380
0218-0010	2018-03-24 12:15:00	467
0218-0010	2018-03-24 12:30:00	140
0218-0010	2018-03-24 12:45:00	0
0218-0010	2018-03-24 13:00:00	244
0218-0010	2018-03-24 13:15:00	15
0218-0010	2018-03-24 13:30:00	0
0218-0010	2018-03-24 13:45:00	10
0218-0010	2018-03-24 14:00:00	205
0218-0010	2018-03-24 14:15:00	45
0218-0010	2018-03-24 14:30:00	95
0218-0010	2018-03-24 14:45:00	0
0218-0010	2018-03-24 15:00:00	67
0218-0010	2018-03-24 15:15:00	58
0218-0010	2018-03-24 15:30:00	0
0218-0010	2018-03-24 15:45:00	15
0218-0010	2018-03-24 16:00:00	84
0218-0010	2018-03-24 16:15:00	265
0218-0010	2018-03-24 16:30:00	118
0218-0010	2018-03-24 16:45:00	98
0218-0010	2018-03-24 17:00:00	12
0218-0010	2018-03-24 17:15:00	24
0218-0010	2018-03-24 17:30:00	4
0218-0010	2018-03-24 17:45:00	16
0218-0010	2018-03-24 18:00:00	0
0218-0010	2018-03-24 18:15:00	0
0218-0010	2018-03-24 18:30:00	122
0218-0010	2018-03-24 18:45:00	656
0218-0010	2018-03-24 19:00:00	32
0218-0010	2018-03-24 19:15:00	484
0218-0010	2018-03-24 19:30:00	0
0218-0010	2018-03-24 19:45:00	10
0218-0010	2018-03-24 20:00:00	0
0218-0010	2018-03-24 20:15:00	9
0218-0010	2018-03-24 20:30:00	8
0218-0010	2018-03-24 20:45:00	12
0218-0010	2018-03-24 21:00:00	191
0218-0010	2018-03-24 21:15:00	310
0218-0010	2018-03-24 21:30:00	87
0218-0010	2018-03-24 21:45:00	20
0218-0010	2018-03-24 22:00:00	0
0218-0010	2018-03-24 22:15:00	177
0218-0010	2018-03-24 22:30:00	99
0218-0010	2018-03-24 22:45:00	9
0218-0010	2018-03-24 23:00:00	256
0218-0010	2018-03-24 23:15:00	0
0218-0010	2018-03-24 23:30:00	0
0218-0010	2018-03-24 23:45:00	0
0218-0010	2018-03-25 00:00:00	0
0218-0010	2018-03-25 00:15:00	0
0218-0010	2018-03-25 00:30:00	0
0218-0010	2018-03-25 00:45:00	288
0218-0010	2018-03-25 01:00:00	121
0218-0010	2018-03-25 01:15:00	0
0218-0010	2018-03-25 01:30:00	51
0218-0010	2018-03-25 01:45:00	0
0218-0010	2018-03-25 02:00:00	0
0218-0010	2018-03-25 02:15:00	0
0218-0010	2018-03-25 02:30:00	6
0218-0010	2018-03-25 02:45:00	0
0218-0010	2018-03-25 03:00:00	0
0218-0010	2018-03-25 03:15:00	0
0218-0010	2018-03-25 03:30:00	0
0218-0010	2018-03-25 03:45:00	0
0218-0010	2018-03-25 04:00:00	23
0218-0010	2018-03-25 04:15:00	0
0218-0010	2018-03-25 04:30:00	19
0218-0010	2018-03-25 04:45:00	0
0218-0010	2018-03-25 05:00:00	0
0218-0010	2018-03-25 05:15:00	20
0218-0010	2018-03-25 05:30:00	0
0218-0010	2018-03-25 05:45:00	0
0218-0010	2018-03-25 06:00:00	0
0218-0010	2018-03-25 06:15:00	0
0218-0010	2018-03-25 06:30:00	0
0218-0010	2018-03-25 06:45:00	0
0218-0010	2018-03-25 07:00:00	0
0218-0010	2018-03-25 07:15:00	0
0218-0010	2018-03-25 07:30:00	0
0218-0010	2018-03-25 07:45:00	0
0218-0010	2018-03-25 08:00:00	0
0218-0010	2018-03-25 08:15:00	0
0218-0010	2018-03-25 08:30:00	8
0218-0010	2018-03-25 08:45:00	49
0218-0010	2018-03-25 09:00:00	86
0218-0010	2018-03-25 09:15:00	614
0218-0010	2018-03-25 09:30:00	982
0218-0010	2018-03-25 09:45:00	211
0218-0010	2018-03-25 10:00:00	32
0218-0010	2018-03-25 10:15:00	887
0218-0010	2018-03-25 10:30:00	611
0218-0010	2018-03-25 10:45:00	0
0218-0010	2018-03-25 11:00:00	0
0218-0010	2018-03-25 11:15:00	42
0218-0010	2018-03-25 11:30:00	15
0218-0010	2018-03-25 11:45:00	195
0218-0010	2018-03-25 12:00:00	166
0218-0010	2018-03-25 12:15:00	30
0218-0010	2018-03-25 12:30:00	178
0218-0010	2018-03-25 12:45:00	42
0218-0010	2018-03-25 13:00:00	0
0218-0010	2018-03-25 13:15:00	0
0218-0010	2018-03-25 13:30:00	19
0218-0010	2018-03-25 13:45:00	27
0218-0010	2018-03-25 14:00:00	32
0218-0010	2018-03-25 14:15:00	48
0218-0010	2018-03-25 14:30:00	74
0218-0010	2018-03-25 14:45:00	74
0218-0010	2018-03-25 15:00:00	122
0218-0010	2018-03-25 15:15:00	660
0218-0010	2018-03-25 15:30:00	442
0218-0010	2018-03-25 15:45:00	504
0218-0010	2018-03-25 16:00:00	353
0218-0010	2018-03-25 16:15:00	307
0218-0010	2018-03-25 16:30:00	134
0218-0010	2018-03-25 16:45:00	0
0218-0010	2018-03-25 17:00:00	0
0218-0010	2018-03-25 17:15:00	0
0218-0010	2018-03-25 17:30:00	8
0218-0010	2018-03-25 17:45:00	0
0218-0010	2018-03-25 18:00:00	0
0218-0010	2018-03-25 18:15:00	0
0218-0010	2018-03-25 18:30:00	240
0218-0010	2018-03-25 18:45:00	421
0218-0010	2018-03-25 19:00:00	18
0218-0010	2018-03-25 19:15:00	4
0218-0010	2018-03-25 19:30:00	177
0218-0010	2018-03-25 19:45:00	862
0218-0010	2018-03-25 20:00:00	579
0218-0010	2018-03-25 20:15:00	564
0218-0010	2018-03-25 20:30:00	87
0218-0010	2018-03-25 20:45:00	0
0218-0010	2018-03-25 21:00:00	0
0218-0010	2018-03-25 21:15:00	0
0218-0010	2018-03-25 21:30:00	10
0218-0010	2018-03-25 21:45:00	0
0218-0010	2018-03-25 22:00:00	8
0218-0010	2018-03-25 22:15:00	0
0218-0010	2018-03-25 22:30:00	0
0218-0010	2018-03-25 22:45:00	74
0218-0010	2018-03-25 23:00:00	45
0218-0010	2018-03-25 23:15:00	23
0218-0010	2018-03-25 23:30:00	0
0218-0010	2018-03-25 23:45:00	0
0218-0010	2018-03-26 00:00:00	0
0218-0010	2018-03-26 00:15:00	0
0218-0010	2018-03-26 00:30:00	9
0218-0010	2018-03-26 00:45:00	14
0218-0010	2018-03-26 01:00:00	15
0218-0010	2018-03-26 01:15:00	0
0218-0010	2018-03-26 01:30:00	12
0218-0010	2018-03-26 01:45:00	7
0218-0010	2018-03-26 02:00:00	11
0218-0010	2018-03-26 02:15:00	23
0218-0010	2018-03-26 02:30:00	0
0218-0010	2018-03-26 02:45:00	0
0218-0010	2018-03-26 03:00:00	0
0218-0010	2018-03-26 03:15:00	0
0218-0010	2018-03-26 03:30:00	0
0218-0010	2018-03-26 03:45:00	0
0218-0010	2018-03-26 04:00:00	0
0218-0010	2018-03-26 04:15:00	14
0218-0010	2018-03-26 04:30:00	0
0218-0010	2018-03-26 04:45:00	0
0218-0010	2018-03-26 05:00:00	30
0218-0010	2018-03-26 05:15:00	0
0218-0010	2018-03-26 05:30:00	0
0218-0010	2018-03-26 05:45:00	0
0218-0010	2018-03-26 06:00:00	7
0218-0010	2018-03-26 06:15:00	0
0218-0010	2018-03-26 06:30:00	4
0218-0010	2018-03-26 06:45:00	0
0218-0010	2018-03-26 07:00:00	0
0218-0010	2018-03-26 07:15:00	0
0218-0010	2018-03-26 07:30:00	0
0218-0010	2018-03-26 07:45:00	0
0218-0010	2018-03-26 08:00:00	0
0218-0010	2018-03-26 08:15:00	0
0218-0010	2018-03-26 08:30:00	37
0218-0010	2018-03-26 08:45:00	24
0218-0010	2018-03-26 09:00:00	0
0218-0010	2018-03-26 09:15:00	99
0218-0010	2018-03-26 09:30:00	12
0218-0010	2018-03-26 09:45:00	7
0218-0010	2018-03-26 10:00:00	9
0218-0010	2018-03-26 10:15:00	30
0218-0010	2018-03-26 10:30:00	128
0218-0010	2018-03-26 10:45:00	369
0218-0010	2018-03-26 11:00:00	316
0218-0010	2018-03-26 11:15:00	306
0218-0010	2018-03-26 11:30:00	300
0218-0010	2018-03-26 11:45:00	184
0218-0010	2018-03-26 12:00:00	99
0218-0010	2018-03-26 12:15:00	119
0218-0010	2018-03-26 12:30:00	116
0218-0010	2018-03-26 12:45:00	8
0218-0010	2018-03-26 13:00:00	229
0218-0010	2018-03-26 13:15:00	21
0218-0010	2018-03-26 13:30:00	152
0218-0010	2018-03-26 13:45:00	155
0218-0010	2018-03-26 14:00:00	19
0218-0010	2018-03-26 14:15:00	85
0218-0010	2018-03-26 14:30:00	168
0218-0010	2018-03-26 14:45:00	149
0218-0010	2018-03-26 15:00:00	356
0218-0010	2018-03-26 15:15:00	152
0218-0010	2018-03-26 15:30:00	284
0218-0010	2018-03-26 15:45:00	107
0218-0010	2018-03-26 16:00:00	23
0218-0010	2018-03-26 16:15:00	130
0218-0010	2018-03-26 16:30:00	49
0218-0010	2018-03-26 16:45:00	12
0218-0010	2018-03-26 17:00:00	173
0218-0010	2018-03-26 17:15:00	77
0218-0010	2018-03-26 17:30:00	4
0218-0010	2018-03-26 17:45:00	0
0218-0010	2018-03-26 18:00:00	0
0218-0010	2018-03-26 18:15:00	0
0218-0010	2018-03-26 18:30:00	0
0218-0010	2018-03-26 18:45:00	0
0218-0010	2018-03-26 19:00:00	0
0218-0010	2018-03-26 19:15:00	12
0218-0010	2018-03-26 19:30:00	1161
0218-0010	2018-03-26 19:45:00	1228
0218-0010	2018-03-26 20:00:00	1192
0218-0010	2018-03-26 20:15:00	1260
0218-0010	2018-03-26 20:30:00	303
0218-0010	2018-03-26 20:45:00	33
0218-0010	2018-03-26 21:00:00	0
0218-0010	2018-03-26 21:15:00	14
0218-0010	2018-03-26 21:30:00	8
0218-0010	2018-03-26 21:45:00	0
0218-0010	2018-03-26 22:00:00	125
0218-0010	2018-03-26 22:15:00	0
0218-0010	2018-03-26 22:30:00	0
0218-0010	2018-03-26 22:45:00	33
0218-0010	2018-03-26 23:00:00	0
0218-0010	2018-03-26 23:15:00	28
0218-0010	2018-03-26 23:30:00	22
0218-0010	2018-03-26 23:45:00	0
0218-0010	2018-03-27 00:00:00	0
0218-0010	2018-03-27 00:15:00	0
0218-0010	2018-03-27 00:30:00	0
0218-0010	2018-03-27 00:45:00	0
0218-0010	2018-03-27 01:00:00	5
0218-0010	2018-03-27 01:15:00	0
0218-0010	2018-03-27 01:30:00	0
0218-0010	2018-03-27 01:45:00	0
0218-0010	2018-03-27 02:00:00	0
0218-0010	2018-03-27 02:15:00	8
0218-0010	2018-03-27 02:30:00	0
0218-0010	2018-03-27 02:45:00	0
0218-0010	2018-03-27 03:00:00	0
0218-0010	2018-03-27 03:15:00	0
0218-0010	2018-03-27 03:30:00	0
0218-0010	2018-03-27 03:45:00	0
0218-0010	2018-03-27 04:00:00	6
0218-0010	2018-03-27 04:15:00	0
0218-0010	2018-03-27 04:30:00	0
0218-0010	2018-03-27 04:45:00	0
0218-0010	2018-03-27 05:00:00	0
0218-0010	2018-03-27 05:15:00	0
0218-0010	2018-03-27 05:30:00	0
0218-0010	2018-03-27 05:45:00	0
0218-0010	2018-03-27 06:00:00	0
0218-0010	2018-03-27 06:15:00	0
0218-0010	2018-03-27 06:30:00	4
0218-0010	2018-03-27 06:45:00	0
0218-0010	2018-03-27 07:00:00	0
0218-0010	2018-03-27 07:15:00	0
0218-0010	2018-03-27 07:30:00	0
0218-0010	2018-03-27 07:45:00	0
0218-0010	2018-03-27 08:00:00	75
0218-0010	2018-03-27 08:15:00	54
0218-0010	2018-03-27 08:30:00	81
0218-0010	2018-03-27 08:45:00	0
0218-0010	2018-03-27 09:00:00	166
0218-0010	2018-03-27 09:15:00	132
0218-0010	2018-03-27 09:30:00	470
0218-0010	2018-03-27 09:45:00	41
0218-0010	2018-03-27 10:00:00	183
0218-0010	2018-03-27 10:15:00	18
0218-0010	2018-03-27 10:30:00	75
0218-0010	2018-03-27 10:45:00	138
0218-0010	2018-03-27 11:00:00	461
0218-0010	2018-03-27 11:15:00	56
0218-0010	2018-03-27 11:30:00	60
0218-0010	2018-03-27 11:45:00	241
0218-0010	2018-03-27 12:00:00	4
0218-0010	2018-03-27 12:15:00	5
0218-0010	2018-03-27 12:30:00	427
0218-0010	2018-03-27 12:45:00	368
0218-0010	2018-03-27 13:00:00	181
0218-0010	2018-03-27 13:15:00	6
0218-0010	2018-03-27 13:30:00	152
0218-0010	2018-03-27 13:45:00	221
0218-0010	2018-03-27 14:00:00	78
0218-0010	2018-03-27 14:15:00	399
0218-0010	2018-03-27 14:30:00	965
0218-0010	2018-03-27 14:45:00	342
0218-0010	2018-03-27 15:00:00	719
0218-0010	2018-03-27 15:15:00	290
0218-0010	2018-03-27 15:30:00	89
0218-0010	2018-03-27 15:45:00	77
0218-0010	2018-03-27 16:00:00	39
0218-0010	2018-03-27 16:15:00	71
0218-0010	2018-03-27 16:30:00	93
0218-0010	2018-03-27 16:45:00	955
0218-0010	2018-03-27 17:00:00	598
0218-0010	2018-03-27 17:15:00	12
0218-0010	2018-03-27 17:30:00	110
0218-0010	2018-03-27 17:45:00	16
0218-0010	2018-03-27 18:00:00	138
0218-0010	2018-03-27 18:15:00	38
0218-0010	2018-03-27 18:30:00	119
0218-0010	2018-03-27 18:45:00	238
0218-0010	2018-03-27 19:00:00	112
0218-0010	2018-03-27 19:15:00	70
0218-0010	2018-03-27 19:30:00	20
0218-0010	2018-03-27 19:45:00	20
0218-0010	2018-03-27 20:00:00	0
0218-0010	2018-03-27 20:15:00	5
0218-0010	2018-03-27 20:30:00	33
0218-0010	2018-03-27 20:45:00	103
0218-0010	2018-03-27 21:00:00	87
0218-0010	2018-03-27 21:15:00	117
0218-0010	2018-03-27 21:30:00	41
0218-0010	2018-03-27 21:45:00	150
0218-0010	2018-03-27 22:00:00	225
0218-0010	2018-03-27 22:15:00	43
0218-0010	2018-03-27 22:30:00	46
0218-0010	2018-03-27 22:45:00	0
0218-0010	2018-03-27 23:00:00	0
0218-0010	2018-03-27 23:15:00	0
0218-0010	2018-03-27 23:30:00	0
0218-0010	2018-03-27 23:45:00	6
0218-0010	2018-03-28 00:00:00	15
0218-0010	2018-03-28 00:15:00	8
0218-0010	2018-03-28 00:30:00	26
0218-0010	2018-03-28 00:45:00	0
0218-0010	2018-03-28 01:00:00	4
0218-0010	2018-03-28 01:15:00	5
0218-0010	2018-03-28 01:30:00	0
0218-0010	2018-03-28 01:45:00	0
0218-0010	2018-03-28 02:00:00	0
0218-0010	2018-03-28 02:15:00	0
0218-0010	2018-03-28 02:30:00	0
0218-0010	2018-03-28 02:45:00	0
0218-0010	2018-03-28 03:00:00	0
0218-0010	2018-03-28 03:15:00	0
0218-0010	2018-03-28 03:30:00	0
0218-0010	2018-03-28 03:45:00	0
0218-0010	2018-03-28 04:00:00	0
0218-0010	2018-03-28 04:15:00	0
0218-0010	2018-03-28 04:30:00	0
0218-0010	2018-03-28 04:45:00	0
0218-0010	2018-03-28 05:00:00	0
0218-0010	2018-03-28 05:15:00	0
0218-0010	2018-03-28 05:30:00	0
0218-0010	2018-03-28 05:45:00	0
0218-0010	2018-03-28 06:00:00	0
0218-0010	2018-03-28 06:15:00	0
0218-0010	2018-03-28 06:30:00	4
0218-0010	2018-03-28 06:45:00	0
0218-0010	2018-03-28 07:00:00	119
0218-0010	2018-03-28 07:15:00	1336
0218-0010	2018-03-28 07:30:00	1632
0218-0010	2018-03-28 07:45:00	1583
0218-0010	2018-03-28 08:00:00	1169
0218-0010	2018-03-28 08:15:00	1513
0218-0010	2018-03-28 08:30:00	1464
0218-0010	2018-03-28 08:45:00	1317
0218-0010	2018-03-28 09:00:00	58
0218-0010	2018-03-28 09:15:00	0
0218-0010	2018-03-28 09:30:00	0
0218-0010	2018-03-28 09:45:00	0
0218-0010	2018-03-28 10:00:00	19
0218-0010	2018-03-28 10:15:00	89
0218-0010	2018-03-28 10:30:00	164
0218-0010	2018-03-28 10:45:00	92
0218-0010	2018-03-28 11:00:00	131
0218-0010	2018-03-28 11:15:00	46
0218-0010	2018-03-28 11:30:00	176
0218-0010	2018-03-28 11:45:00	0
0218-0010	2018-03-28 12:00:00	0
0218-0010	2018-03-28 12:15:00	0
0218-0010	2018-03-28 12:30:00	0
0218-0010	2018-03-28 12:45:00	0
0218-0010	2018-03-28 13:00:00	0
0218-0010	2018-03-28 13:15:00	0
0218-0010	2018-03-28 13:30:00	0
0218-0010	2018-03-28 13:45:00	0
0218-0010	2018-03-28 14:00:00	0
0218-0010	2018-03-28 14:15:00	0
0218-0010	2018-03-28 14:30:00	0
0218-0010	2018-03-28 14:45:00	0
0218-0010	2018-03-28 15:00:00	0
0218-0010	2018-03-28 15:15:00	0
0218-0010	2018-03-28 15:30:00	0
0218-0010	2018-03-28 15:45:00	0
0218-0010	2018-03-28 16:00:00	0
0218-0010	2018-03-28 16:15:00	0
0218-0010	2018-03-28 16:30:00	0
0218-0010	2018-03-28 16:45:00	0
0218-0010	2018-03-28 17:00:00	0
0218-0010	2018-03-28 17:15:00	0
0218-0010	2018-03-28 17:30:00	0
0218-0010	2018-03-28 17:45:00	0
0218-0010	2018-03-28 18:00:00	0
0218-0010	2018-03-28 18:15:00	0
0218-0010	2018-03-28 18:30:00	0
0218-0010	2018-03-28 18:45:00	0
0218-0010	2018-03-28 19:00:00	0
0218-0010	2018-03-28 19:15:00	0
0218-0010	2018-03-28 19:30:00	0
0218-0010	2018-03-28 19:45:00	0
0218-0010	2018-03-28 20:00:00	0
0218-0010	2018-03-28 20:15:00	0
0218-0010	2018-03-28 20:30:00	0
0218-0010	2018-03-28 20:45:00	0
0218-0010	2018-03-28 21:00:00	0
0218-0010	2018-03-28 21:15:00	0
0218-0010	2018-03-28 21:30:00	0
0218-0010	2018-03-28 21:45:00	0
0218-0010	2018-03-28 22:00:00	0
0218-0010	2018-03-28 22:15:00	0
0218-0010	2018-03-28 22:30:00	0
0218-0010	2018-03-28 22:45:00	0
0218-0010	2018-03-28 23:00:00	0
0218-0010	2018-03-28 23:15:00	0
0218-0010	2018-03-28 23:30:00	0
0218-0010	2018-03-28 23:45:00	0
