## Supplementary Data 2 for "Digital phenotyping by consumer wearables identifies sleep-associated markers of cardiovascular disease risk and biological aging": ActivityTable_0218-0017-NHC.tsv

0218-0017	2018-06-13 00:00:00	0
0218-0017	2018-06-13 00:15:00	0
0218-0017	2018-06-13 00:30:00	0
0218-0017	2018-06-13 00:45:00	0
0218-0017	2018-06-13 01:00:00	0
0218-0017	2018-06-13 01:15:00	0
0218-0017	2018-06-13 01:30:00	0
0218-0017	2018-06-13 01:45:00	0
0218-0017	2018-06-13 02:00:00	0
0218-0017	2018-06-13 02:15:00	0
0218-0017	2018-06-13 02:30:00	0
0218-0017	2018-06-13 02:45:00	0
0218-0017	2018-06-13 03:00:00	0
0218-0017	2018-06-13 03:15:00	0
0218-0017	2018-06-13 03:30:00	0
0218-0017	2018-06-13 03:45:00	0
0218-0017	2018-06-13 04:00:00	0
0218-0017	2018-06-13 04:15:00	0
0218-0017	2018-06-13 04:30:00	0
0218-0017	2018-06-13 04:45:00	0
0218-0017	2018-06-13 05:00:00	0
0218-0017	2018-06-13 05:15:00	0
0218-0017	2018-06-13 05:30:00	0
0218-0017	2018-06-13 05:45:00	0
0218-0017	2018-06-13 06:00:00	0
0218-0017	2018-06-13 06:15:00	0
0218-0017	2018-06-13 06:30:00	0
0218-0017	2018-06-13 06:45:00	0
0218-0017	2018-06-13 07:00:00	0
0218-0017	2018-06-13 07:15:00	0
0218-0017	2018-06-13 07:30:00	0
0218-0017	2018-06-13 07:45:00	0
0218-0017	2018-06-13 08:00:00	0
0218-0017	2018-06-13 08:15:00	0
0218-0017	2018-06-13 08:30:00	93
0218-0017	2018-06-13 08:45:00	50
0218-0017	2018-06-13 09:00:00	0
0218-0017	2018-06-13 09:15:00	0
0218-0017	2018-06-13 09:30:00	279
0218-0017	2018-06-13 09:45:00	417
0218-0017	2018-06-13 10:00:00	0
0218-0017	2018-06-13 10:15:00	0
0218-0017	2018-06-13 10:30:00	0
0218-0017	2018-06-13 10:45:00	0
0218-0017	2018-06-13 11:00:00	74
0218-0017	2018-06-13 11:15:00	0
0218-0017	2018-06-13 11:30:00	0
0218-0017	2018-06-13 11:45:00	0
0218-0017	2018-06-13 12:00:00	0
0218-0017	2018-06-13 12:15:00	0
0218-0017	2018-06-13 12:30:00	0
0218-0017	2018-06-13 12:45:00	0
0218-0017	2018-06-13 13:00:00	0
0218-0017	2018-06-13 13:15:00	0
0218-0017	2018-06-13 13:30:00	0
0218-0017	2018-06-13 13:45:00	0
0218-0017	2018-06-13 14:00:00	0
0218-0017	2018-06-13 14:15:00	0
0218-0017	2018-06-13 14:30:00	0
0218-0017	2018-06-13 14:45:00	0
0218-0017	2018-06-13 15:00:00	0
0218-0017	2018-06-13 15:15:00	0
0218-0017	2018-06-13 15:30:00	0
0218-0017	2018-06-13 15:45:00	0
0218-0017	2018-06-13 16:00:00	0
0218-0017	2018-06-13 16:15:00	0
0218-0017	2018-06-13 16:30:00	0
0218-0017	2018-06-13 16:45:00	0
0218-0017	2018-06-13 17:00:00	0
0218-0017	2018-06-13 17:15:00	0
0218-0017	2018-06-13 17:30:00	0
0218-0017	2018-06-13 17:45:00	0
0218-0017	2018-06-13 18:00:00	0
0218-0017	2018-06-13 18:15:00	0
0218-0017	2018-06-13 18:30:00	0
0218-0017	2018-06-13 18:45:00	0
0218-0017	2018-06-13 19:00:00	0
0218-0017	2018-06-13 19:15:00	0
0218-0017	2018-06-13 19:30:00	0
0218-0017	2018-06-13 19:45:00	0
0218-0017	2018-06-13 20:00:00	0
0218-0017	2018-06-13 20:15:00	0
0218-0017	2018-06-13 20:30:00	0
0218-0017	2018-06-13 20:45:00	0
0218-0017	2018-06-13 21:00:00	0
0218-0017	2018-06-13 21:15:00	0
0218-0017	2018-06-13 21:30:00	0
0218-0017	2018-06-13 21:45:00	0
0218-0017	2018-06-13 22:00:00	0
0218-0017	2018-06-13 22:15:00	0
0218-0017	2018-06-13 22:30:00	0
0218-0017	2018-06-13 22:45:00	0
0218-0017	2018-06-13 23:00:00	0
0218-0017	2018-06-13 23:15:00	0
0218-0017	2018-06-13 23:30:00	0
0218-0017	2018-06-13 23:45:00	0
0218-0017	2018-06-14 00:00:00	0
0218-0017	2018-06-14 00:15:00	0
0218-0017	2018-06-14 00:30:00	0
0218-0017	2018-06-14 00:45:00	0
0218-0017	2018-06-14 01:00:00	0
0218-0017	2018-06-14 01:15:00	0
0218-0017	2018-06-14 01:30:00	0
0218-0017	2018-06-14 01:45:00	0
0218-0017	2018-06-14 02:00:00	0
0218-0017	2018-06-14 02:15:00	0
0218-0017	2018-06-14 02:30:00	0
0218-0017	2018-06-14 02:45:00	0
0218-0017	2018-06-14 03:00:00	0
0218-0017	2018-06-14 03:15:00	0
0218-0017	2018-06-14 03:30:00	0
0218-0017	2018-06-14 03:45:00	0
0218-0017	2018-06-14 04:00:00	0
0218-0017	2018-06-14 04:15:00	0
0218-0017	2018-06-14 04:30:00	0
0218-0017	2018-06-14 04:45:00	0
0218-0017	2018-06-14 05:00:00	0
0218-0017	2018-06-14 05:15:00	0
0218-0017	2018-06-14 05:30:00	0
0218-0017	2018-06-14 05:45:00	0
0218-0017	2018-06-14 06:00:00	0
0218-0017	2018-06-14 06:15:00	0
0218-0017	2018-06-14 06:30:00	0
0218-0017	2018-06-14 06:45:00	0
0218-0017	2018-06-14 07:00:00	0
0218-0017	2018-06-14 07:15:00	0
0218-0017	2018-06-14 07:30:00	0
0218-0017	2018-06-14 07:45:00	0
0218-0017	2018-06-14 08:00:00	0
0218-0017	2018-06-14 08:15:00	0
0218-0017	2018-06-14 08:30:00	0
0218-0017	2018-06-14 08:45:00	0
0218-0017	2018-06-14 09:00:00	0
0218-0017	2018-06-14 09:15:00	0
0218-0017	2018-06-14 09:30:00	0
0218-0017	2018-06-14 09:45:00	0
0218-0017	2018-06-14 10:00:00	87
0218-0017	2018-06-14 10:15:00	162
0218-0017	2018-06-14 10:30:00	0
0218-0017	2018-06-14 10:45:00	43
0218-0017	2018-06-14 11:00:00	32
0218-0017	2018-06-14 11:15:00	133
0218-0017	2018-06-14 11:30:00	238
0218-0017	2018-06-14 11:45:00	228
0218-0017	2018-06-14 12:00:00	307
0218-0017	2018-06-14 12:15:00	551
0218-0017	2018-06-14 12:30:00	667
0218-0017	2018-06-14 12:45:00	86
0218-0017	2018-06-14 13:00:00	60
0218-0017	2018-06-14 13:15:00	6
0218-0017	2018-06-14 13:30:00	46
0218-0017	2018-06-14 13:45:00	18
0218-0017	2018-06-14 14:00:00	22
0218-0017	2018-06-14 14:15:00	255
0218-0017	2018-06-14 14:30:00	0
0218-0017	2018-06-14 14:45:00	14
0218-0017	2018-06-14 15:00:00	44
0218-0017	2018-06-14 15:15:00	0
0218-0017	2018-06-14 15:30:00	0
0218-0017	2018-06-14 15:45:00	0
0218-0017	2018-06-14 16:00:00	18
0218-0017	2018-06-14 16:15:00	6
0218-0017	2018-06-14 16:30:00	0
0218-0017	2018-06-14 16:45:00	182
0218-0017	2018-06-14 17:00:00	817
0218-0017	2018-06-14 17:15:00	786
0218-0017	2018-06-14 17:30:00	218
0218-0017	2018-06-14 17:45:00	192
0218-0017	2018-06-14 18:00:00	172
0218-0017	2018-06-14 18:15:00	0
0218-0017	2018-06-14 18:30:00	0
0218-0017	2018-06-14 18:45:00	0
0218-0017	2018-06-14 19:00:00	0
0218-0017	2018-06-14 19:15:00	239
0218-0017	2018-06-14 19:30:00	733
0218-0017	2018-06-14 19:45:00	1196
0218-0017	2018-06-14 20:00:00	0
0218-0017	2018-06-14 20:15:00	0
0218-0017	2018-06-14 20:30:00	7
0218-0017	2018-06-14 20:45:00	837
0218-0017	2018-06-14 21:00:00	1236
0218-0017	2018-06-14 21:15:00	1198
0218-0017	2018-06-14 21:30:00	124
0218-0017	2018-06-14 21:45:00	668
0218-0017	2018-06-14 22:00:00	355
0218-0017	2018-06-14 22:15:00	0
0218-0017	2018-06-14 22:30:00	230
0218-0017	2018-06-14 22:45:00	199
0218-0017	2018-06-14 23:00:00	238
0218-0017	2018-06-14 23:15:00	10
0218-0017	2018-06-14 23:30:00	0
0218-0017	2018-06-14 23:45:00	0
0218-0017	2018-06-15 00:00:00	33
0218-0017	2018-06-15 00:15:00	97
0218-0017	2018-06-15 00:30:00	218
0218-0017	2018-06-15 00:45:00	378
0218-0017	2018-06-15 01:00:00	492
0218-0017	2018-06-15 01:15:00	46
0218-0017	2018-06-15 01:30:00	7
0218-0017	2018-06-15 01:45:00	42
0218-0017	2018-06-15 02:00:00	66
0218-0017	2018-06-15 02:15:00	0
0218-0017	2018-06-15 02:30:00	0
0218-0017	2018-06-15 02:45:00	0
0218-0017	2018-06-15 03:00:00	0
0218-0017	2018-06-15 03:15:00	0
0218-0017	2018-06-15 03:30:00	0
0218-0017	2018-06-15 03:45:00	0
0218-0017	2018-06-15 04:00:00	0
0218-0017	2018-06-15 04:15:00	0
0218-0017	2018-06-15 04:30:00	0
0218-0017	2018-06-15 04:45:00	0
0218-0017	2018-06-15 05:00:00	0
0218-0017	2018-06-15 05:15:00	9
0218-0017	2018-06-15 05:30:00	0
0218-0017	2018-06-15 05:45:00	0
0218-0017	2018-06-15 06:00:00	0
0218-0017	2018-06-15 06:15:00	0
0218-0017	2018-06-15 06:30:00	0
0218-0017	2018-06-15 06:45:00	0
0218-0017	2018-06-15 07:00:00	0
0218-0017	2018-06-15 07:15:00	0
0218-0017	2018-06-15 07:30:00	0
0218-0017	2018-06-15 07:45:00	0
0218-0017	2018-06-15 08:00:00	0
0218-0017	2018-06-15 08:15:00	0
0218-0017	2018-06-15 08:30:00	0
0218-0017	2018-06-15 08:45:00	0
0218-0017	2018-06-15 09:00:00	0
0218-0017	2018-06-15 09:15:00	0
0218-0017	2018-06-15 09:30:00	0
0218-0017	2018-06-15 09:45:00	0
0218-0017	2018-06-15 10:00:00	0
0218-0017	2018-06-15 10:15:00	11
0218-0017	2018-06-15 10:30:00	0
0218-0017	2018-06-15 10:45:00	0
0218-0017	2018-06-15 11:00:00	0
0218-0017	2018-06-15 11:15:00	0
0218-0017	2018-06-15 11:30:00	0
0218-0017	2018-06-15 11:45:00	0
0218-0017	2018-06-15 12:00:00	88
0218-0017	2018-06-15 12:15:00	0
0218-0017	2018-06-15 12:30:00	0
0218-0017	2018-06-15 12:45:00	42
0218-0017	2018-06-15 13:00:00	155
0218-0017	2018-06-15 13:15:00	53
0218-0017	2018-06-15 13:30:00	233
0218-0017	2018-06-15 13:45:00	0
0218-0017	2018-06-15 14:00:00	231
0218-0017	2018-06-15 14:15:00	18
0218-0017	2018-06-15 14:30:00	42
0218-0017	2018-06-15 14:45:00	7
0218-0017	2018-06-15 15:00:00	0
0218-0017	2018-06-15 15:15:00	589
0218-0017	2018-06-15 15:30:00	483
0218-0017	2018-06-15 15:45:00	428
0218-0017	2018-06-15 16:00:00	288
0218-0017	2018-06-15 16:15:00	694
0218-0017	2018-06-15 16:30:00	631
0218-0017	2018-06-15 16:45:00	183
0218-0017	2018-06-15 17:00:00	618
0218-0017	2018-06-15 17:15:00	782
0218-0017	2018-06-15 17:30:00	322
0218-0017	2018-06-15 17:45:00	340
0218-0017	2018-06-15 18:00:00	77
0218-0017	2018-06-15 18:15:00	123
0218-0017	2018-06-15 18:30:00	141
0218-0017	2018-06-15 18:45:00	0
0218-0017	2018-06-15 19:00:00	119
0218-0017	2018-06-15 19:15:00	0
0218-0017	2018-06-15 19:30:00	85
0218-0017	2018-06-15 19:45:00	221
0218-0017	2018-06-15 20:00:00	378
0218-0017	2018-06-15 20:15:00	318
0218-0017	2018-06-15 20:30:00	371
0218-0017	2018-06-15 20:45:00	146
0218-0017	2018-06-15 21:00:00	152
0218-0017	2018-06-15 21:15:00	138
0218-0017	2018-06-15 21:30:00	251
0218-0017	2018-06-15 21:45:00	10
0218-0017	2018-06-15 22:00:00	10
0218-0017	2018-06-15 22:15:00	0
0218-0017	2018-06-15 22:30:00	12
0218-0017	2018-06-15 22:45:00	15
0218-0017	2018-06-15 23:00:00	345
0218-0017	2018-06-15 23:15:00	15
0218-0017	2018-06-15 23:30:00	55
0218-0017	2018-06-15 23:45:00	0
0218-0017	2018-06-16 00:00:00	124
0218-0017	2018-06-16 00:15:00	123
0218-0017	2018-06-16 00:30:00	135
0218-0017	2018-06-16 00:45:00	47
0218-0017	2018-06-16 01:00:00	0
0218-0017	2018-06-16 01:15:00	0
0218-0017	2018-06-16 01:30:00	0
0218-0017	2018-06-16 01:45:00	0
0218-0017	2018-06-16 02:00:00	0
0218-0017	2018-06-16 02:15:00	0
0218-0017	2018-06-16 02:30:00	0
0218-0017	2018-06-16 02:45:00	0
0218-0017	2018-06-16 03:00:00	0
0218-0017	2018-06-16 03:15:00	0
0218-0017	2018-06-16 03:30:00	0
0218-0017	2018-06-16 03:45:00	0
0218-0017	2018-06-16 04:00:00	0
0218-0017	2018-06-16 04:15:00	0
0218-0017	2018-06-16 04:30:00	0
0218-0017	2018-06-16 04:45:00	0
0218-0017	2018-06-16 05:00:00	0
0218-0017	2018-06-16 05:15:00	0
0218-0017	2018-06-16 05:30:00	0
0218-0017	2018-06-16 05:45:00	0
0218-0017	2018-06-16 06:00:00	0
0218-0017	2018-06-16 06:15:00	0
0218-0017	2018-06-16 06:30:00	0
0218-0017	2018-06-16 06:45:00	0
0218-0017	2018-06-16 07:00:00	0
0218-0017	2018-06-16 07:15:00	0
0218-0017	2018-06-16 07:30:00	0
0218-0017	2018-06-16 07:45:00	0
0218-0017	2018-06-16 08:00:00	0
0218-0017	2018-06-16 08:15:00	0
0218-0017	2018-06-16 08:30:00	0
0218-0017	2018-06-16 08:45:00	0
0218-0017	2018-06-16 09:00:00	0
0218-0017	2018-06-16 09:15:00	0
0218-0017	2018-06-16 09:30:00	0
0218-0017	2018-06-16 09:45:00	0
0218-0017	2018-06-16 10:00:00	0
0218-0017	2018-06-16 10:15:00	0
0218-0017	2018-06-16 10:30:00	50
0218-0017	2018-06-16 10:45:00	0
0218-0017	2018-06-16 11:00:00	129
0218-0017	2018-06-16 11:15:00	0
0218-0017	2018-06-16 11:30:00	74
0218-0017	2018-06-16 11:45:00	40
0218-0017	2018-06-16 12:00:00	249
0218-0017	2018-06-16 12:15:00	410
0218-0017	2018-06-16 12:30:00	318
0218-0017	2018-06-16 12:45:00	264
0218-0017	2018-06-16 13:00:00	148
0218-0017	2018-06-16 13:15:00	94
0218-0017	2018-06-16 13:30:00	0
0218-0017	2018-06-16 13:45:00	124
0218-0017	2018-06-16 14:00:00	101
0218-0017	2018-06-16 14:15:00	211
0218-0017	2018-06-16 14:30:00	41
0218-0017	2018-06-16 14:45:00	16
0218-0017	2018-06-16 15:00:00	0
0218-0017	2018-06-16 15:15:00	149
0218-0017	2018-06-16 15:30:00	373
0218-0017	2018-06-16 15:45:00	63
0218-0017	2018-06-16 16:00:00	281
0218-0017	2018-06-16 16:15:00	378
0218-0017	2018-06-16 16:30:00	344
0218-0017	2018-06-16 16:45:00	322
0218-0017	2018-06-16 17:00:00	458
0218-0017	2018-06-16 17:15:00	588
0218-0017	2018-06-16 17:30:00	107
0218-0017	2018-06-16 17:45:00	174
0218-0017	2018-06-16 18:00:00	405
0218-0017	2018-06-16 18:15:00	1328
0218-0017	2018-06-16 18:30:00	929
0218-0017	2018-06-16 18:45:00	41
0218-0017	2018-06-16 19:00:00	128
0218-0017	2018-06-16 19:15:00	8
0218-0017	2018-06-16 19:30:00	1074
0218-0017	2018-06-16 19:45:00	860
0218-0017	2018-06-16 20:00:00	0
0218-0017	2018-06-16 20:15:00	32
0218-0017	2018-06-16 20:30:00	6
0218-0017	2018-06-16 20:45:00	94
0218-0017	2018-06-16 21:00:00	220
0218-0017	2018-06-16 21:15:00	293
0218-0017	2018-06-16 21:30:00	6
0218-0017	2018-06-16 21:45:00	5
0218-0017	2018-06-16 22:00:00	10
0218-0017	2018-06-16 22:15:00	14
0218-0017	2018-06-16 22:30:00	15
0218-0017	2018-06-16 22:45:00	114
0218-0017	2018-06-16 23:00:00	4
0218-0017	2018-06-16 23:15:00	72
0218-0017	2018-06-16 23:30:00	0
0218-0017	2018-06-16 23:45:00	56
0218-0017	2018-06-17 00:00:00	409
0218-0017	2018-06-17 00:15:00	353
0218-0017	2018-06-17 00:30:00	11
0218-0017	2018-06-17 00:45:00	0
0218-0017	2018-06-17 01:00:00	4
0218-0017	2018-06-17 01:15:00	0
0218-0017	2018-06-17 01:30:00	0
0218-0017	2018-06-17 01:45:00	0
0218-0017	2018-06-17 02:00:00	0
0218-0017	2018-06-17 02:15:00	0
0218-0017	2018-06-17 02:30:00	0
0218-0017	2018-06-17 02:45:00	0
0218-0017	2018-06-17 03:00:00	0
0218-0017	2018-06-17 03:15:00	0
0218-0017	2018-06-17 03:30:00	0
0218-0017	2018-06-17 03:45:00	0
0218-0017	2018-06-17 04:00:00	0
0218-0017	2018-06-17 04:15:00	0
0218-0017	2018-06-17 04:30:00	0
0218-0017	2018-06-17 04:45:00	0
0218-0017	2018-06-17 05:00:00	0
0218-0017	2018-06-17 05:15:00	0
0218-0017	2018-06-17 05:30:00	0
0218-0017	2018-06-17 05:45:00	0
0218-0017	2018-06-17 06:00:00	0
0218-0017	2018-06-17 06:15:00	0
0218-0017	2018-06-17 06:30:00	0
0218-0017	2018-06-17 06:45:00	0
0218-0017	2018-06-17 07:00:00	0
0218-0017	2018-06-17 07:15:00	0
0218-0017	2018-06-17 07:30:00	0
0218-0017	2018-06-17 07:45:00	0
0218-0017	2018-06-17 08:00:00	0
0218-0017	2018-06-17 08:15:00	0
0218-0017	2018-06-17 08:30:00	0
0218-0017	2018-06-17 08:45:00	0
0218-0017	2018-06-17 09:00:00	0
0218-0017	2018-06-17 09:15:00	64
0218-0017	2018-06-17 09:30:00	212
0218-0017	2018-06-17 09:45:00	148
0218-0017	2018-06-17 10:00:00	90
0218-0017	2018-06-17 10:15:00	72
0218-0017	2018-06-17 10:30:00	103
0218-0017	2018-06-17 10:45:00	0
0218-0017	2018-06-17 11:00:00	0
0218-0017	2018-06-17 11:15:00	0
0218-0017	2018-06-17 11:30:00	201
0218-0017	2018-06-17 11:45:00	346
0218-0017	2018-06-17 12:00:00	830
0218-0017	2018-06-17 12:15:00	289
0218-0017	2018-06-17 12:30:00	93
0218-0017	2018-06-17 12:45:00	436
0218-0017	2018-06-17 13:00:00	311
0218-0017	2018-06-17 13:15:00	15
0218-0017	2018-06-17 13:30:00	9
0218-0017	2018-06-17 13:45:00	0
0218-0017	2018-06-17 14:00:00	0
0218-0017	2018-06-17 14:15:00	0
0218-0017	2018-06-17 14:30:00	151
0218-0017	2018-06-17 14:45:00	11
0218-0017	2018-06-17 15:00:00	73
0218-0017	2018-06-17 15:15:00	0
0218-0017	2018-06-17 15:30:00	76
0218-0017	2018-06-17 15:45:00	0
0218-0017	2018-06-17 16:00:00	0
0218-0017	2018-06-17 16:15:00	233
0218-0017	2018-06-17 16:30:00	286
0218-0017	2018-06-17 16:45:00	274
0218-0017	2018-06-17 17:00:00	220
0218-0017	2018-06-17 17:15:00	102
0218-0017	2018-06-17 17:30:00	222
0218-0017	2018-06-17 17:45:00	759
0218-0017	2018-06-17 18:00:00	888
0218-0017	2018-06-17 18:15:00	417
0218-0017	2018-06-17 18:30:00	0
0218-0017	2018-06-17 18:45:00	22
0218-0017	2018-06-17 19:00:00	70
0218-0017	2018-06-17 19:15:00	0
0218-0017	2018-06-17 19:30:00	0
0218-0017	2018-06-17 19:45:00	86
0218-0017	2018-06-17 20:00:00	440
0218-0017	2018-06-17 20:15:00	310
0218-0017	2018-06-17 20:30:00	342
0218-0017	2018-06-17 20:45:00	62
0218-0017	2018-06-17 21:00:00	0
0218-0017	2018-06-17 21:15:00	8
0218-0017	2018-06-17 21:30:00	0
0218-0017	2018-06-17 21:45:00	98
0218-0017	2018-06-17 22:00:00	151
0218-0017	2018-06-17 22:15:00	32
0218-0017	2018-06-17 22:30:00	13
0218-0017	2018-06-17 22:45:00	183
0218-0017	2018-06-17 23:00:00	141
0218-0017	2018-06-17 23:15:00	97
0218-0017	2018-06-17 23:30:00	7
0218-0017	2018-06-17 23:45:00	218
0218-0017	2018-06-18 00:00:00	31
0218-0017	2018-06-18 00:15:00	18
0218-0017	2018-06-18 00:30:00	0
0218-0017	2018-06-18 00:45:00	0
0218-0017	2018-06-18 01:00:00	0
0218-0017	2018-06-18 01:15:00	0
0218-0017	2018-06-18 01:30:00	0
0218-0017	2018-06-18 01:45:00	0
0218-0017	2018-06-18 02:00:00	0
0218-0017	2018-06-18 02:15:00	0
0218-0017	2018-06-18 02:30:00	0
0218-0017	2018-06-18 02:45:00	0
0218-0017	2018-06-18 03:00:00	0
0218-0017	2018-06-18 03:15:00	0
0218-0017	2018-06-18 03:30:00	0
0218-0017	2018-06-18 03:45:00	0
0218-0017	2018-06-18 04:00:00	4
0218-0017	2018-06-18 04:15:00	0
0218-0017	2018-06-18 04:30:00	0
0218-0017	2018-06-18 04:45:00	0
0218-0017	2018-06-18 05:00:00	0
0218-0017	2018-06-18 05:15:00	0
0218-0017	2018-06-18 05:30:00	0
0218-0017	2018-06-18 05:45:00	0
0218-0017	2018-06-18 06:00:00	0
0218-0017	2018-06-18 06:15:00	0
0218-0017	2018-06-18 06:30:00	0
0218-0017	2018-06-18 06:45:00	15
0218-0017	2018-06-18 07:00:00	359
0218-0017	2018-06-18 07:15:00	6
0218-0017	2018-06-18 07:30:00	57
0218-0017	2018-06-18 07:45:00	6
0218-0017	2018-06-18 08:00:00	892
0218-0017	2018-06-18 08:15:00	14
0218-0017	2018-06-18 08:30:00	139
0218-0017	2018-06-18 08:45:00	677
0218-0017	2018-06-18 09:00:00	9
0218-0017	2018-06-18 09:15:00	67
0218-0017	2018-06-18 09:30:00	70
0218-0017	2018-06-18 09:45:00	114
0218-0017	2018-06-18 10:00:00	24
0218-0017	2018-06-18 10:15:00	129
0218-0017	2018-06-18 10:30:00	0
0218-0017	2018-06-18 10:45:00	128
0218-0017	2018-06-18 11:00:00	6
0218-0017	2018-06-18 11:15:00	48
0218-0017	2018-06-18 11:30:00	108
0218-0017	2018-06-18 11:45:00	23
0218-0017	2018-06-18 12:00:00	25
0218-0017	2018-06-18 12:15:00	19
0218-0017	2018-06-18 12:30:00	77
0218-0017	2018-06-18 12:45:00	20
0218-0017	2018-06-18 13:00:00	732
0218-0017	2018-06-18 13:15:00	58
0218-0017	2018-06-18 13:30:00	25
0218-0017	2018-06-18 13:45:00	656
0218-0017	2018-06-18 14:00:00	77
0218-0017	2018-06-18 14:15:00	0
0218-0017	2018-06-18 14:30:00	50
0218-0017	2018-06-18 14:45:00	14
0218-0017	2018-06-18 15:00:00	0
0218-0017	2018-06-18 15:15:00	0
0218-0017	2018-06-18 15:30:00	48
0218-0017	2018-06-18 15:45:00	76
0218-0017	2018-06-18 16:00:00	312
0218-0017	2018-06-18 16:15:00	55
0218-0017	2018-06-18 16:30:00	75
0218-0017	2018-06-18 16:45:00	57
0218-0017	2018-06-18 17:00:00	8
0218-0017	2018-06-18 17:15:00	0
0218-0017	2018-06-18 17:30:00	0
0218-0017	2018-06-18 17:45:00	31
0218-0017	2018-06-18 18:00:00	6
0218-0017	2018-06-18 18:15:00	10
0218-0017	2018-06-18 18:30:00	0
0218-0017	2018-06-18 18:45:00	132
0218-0017	2018-06-18 19:00:00	380
0218-0017	2018-06-18 19:15:00	177
0218-0017	2018-06-18 19:30:00	228
0218-0017	2018-06-18 19:45:00	0
0218-0017	2018-06-18 20:00:00	809
0218-0017	2018-06-18 20:15:00	1186
0218-0017	2018-06-18 20:30:00	240
0218-0017	2018-06-18 20:45:00	55
0218-0017	2018-06-18 21:00:00	76
0218-0017	2018-06-18 21:15:00	123
0218-0017	2018-06-18 21:30:00	401
0218-0017	2018-06-18 21:45:00	158
0218-0017	2018-06-18 22:00:00	0
0218-0017	2018-06-18 22:15:00	0
0218-0017	2018-06-18 22:30:00	27
0218-0017	2018-06-18 22:45:00	122
0218-0017	2018-06-18 23:00:00	67
0218-0017	2018-06-18 23:15:00	46
0218-0017	2018-06-18 23:30:00	82
0218-0017	2018-06-18 23:45:00	515
0218-0017	2018-06-19 00:00:00	477
0218-0017	2018-06-19 00:15:00	315
0218-0017	2018-06-19 00:30:00	10
0218-0017	2018-06-19 00:45:00	0
0218-0017	2018-06-19 01:00:00	0
0218-0017	2018-06-19 01:15:00	0
0218-0017	2018-06-19 01:30:00	0
0218-0017	2018-06-19 01:45:00	0
0218-0017	2018-06-19 02:00:00	0
0218-0017	2018-06-19 02:15:00	0
0218-0017	2018-06-19 02:30:00	0
0218-0017	2018-06-19 02:45:00	0
0218-0017	2018-06-19 03:00:00	0
0218-0017	2018-06-19 03:15:00	0
0218-0017	2018-06-19 03:30:00	0
0218-0017	2018-06-19 03:45:00	5
0218-0017	2018-06-19 04:00:00	0
0218-0017	2018-06-19 04:15:00	0
0218-0017	2018-06-19 04:30:00	0
0218-0017	2018-06-19 04:45:00	0
0218-0017	2018-06-19 05:00:00	0
0218-0017	2018-06-19 05:15:00	0
0218-0017	2018-06-19 05:30:00	0
0218-0017	2018-06-19 05:45:00	0
0218-0017	2018-06-19 06:00:00	0
0218-0017	2018-06-19 06:15:00	0
0218-0017	2018-06-19 06:30:00	0
0218-0017	2018-06-19 06:45:00	6
0218-0017	2018-06-19 07:00:00	404
0218-0017	2018-06-19 07:15:00	10
0218-0017	2018-06-19 07:30:00	44
0218-0017	2018-06-19 07:45:00	4
0218-0017	2018-06-19 08:00:00	882
0218-0017	2018-06-19 08:15:00	18
0218-0017	2018-06-19 08:30:00	0
0218-0017	2018-06-19 08:45:00	545
0218-0017	2018-06-19 09:00:00	6
0218-0017	2018-06-19 09:15:00	32
0218-0017	2018-06-19 09:30:00	10
0218-0017	2018-06-19 09:45:00	0
0218-0017	2018-06-19 10:00:00	0
0218-0017	2018-06-19 10:15:00	0
0218-0017	2018-06-19 10:30:00	106
0218-0017	2018-06-19 10:45:00	0
0218-0017	2018-06-19 11:00:00	46
0218-0017	2018-06-19 11:15:00	16
0218-0017	2018-06-19 11:30:00	0
0218-0017	2018-06-19 11:45:00	56
0218-0017	2018-06-19 12:00:00	21
0218-0017	2018-06-19 12:15:00	0
0218-0017	2018-06-19 12:30:00	55
0218-0017	2018-06-19 12:45:00	44
0218-0017	2018-06-19 13:00:00	558
0218-0017	2018-06-19 13:15:00	145
0218-0017	2018-06-19 13:30:00	308
0218-0017	2018-06-19 13:45:00	778
0218-0017	2018-06-19 14:00:00	261
0218-0017	2018-06-19 14:15:00	0
0218-0017	2018-06-19 14:30:00	61
0218-0017	2018-06-19 14:45:00	0
0218-0017	2018-06-19 15:00:00	10
0218-0017	2018-06-19 15:15:00	271
0218-0017	2018-06-19 15:30:00	349
0218-0017	2018-06-19 15:45:00	166
0218-0017	2018-06-19 16:00:00	103
0218-0017	2018-06-19 16:15:00	708
0218-0017	2018-06-19 16:30:00	954
0218-0017	2018-06-19 16:45:00	563
0218-0017	2018-06-19 17:00:00	35
0218-0017	2018-06-19 17:15:00	876
0218-0017	2018-06-19 17:30:00	393
0218-0017	2018-06-19 17:45:00	274
0218-0017	2018-06-19 18:00:00	0
0218-0017	2018-06-19 18:15:00	388
0218-0017	2018-06-19 18:30:00	1198
0218-0017	2018-06-19 18:45:00	294
0218-0017	2018-06-19 19:00:00	118
0218-0017	2018-06-19 19:15:00	0
0218-0017	2018-06-19 19:30:00	34
0218-0017	2018-06-19 19:45:00	0
0218-0017	2018-06-19 20:00:00	0
0218-0017	2018-06-19 20:15:00	101
0218-0017	2018-06-19 20:30:00	211
0218-0017	2018-06-19 20:45:00	292
0218-0017	2018-06-19 21:00:00	336
0218-0017	2018-06-19 21:15:00	340
0218-0017	2018-06-19 21:30:00	302
0218-0017	2018-06-19 21:45:00	0
0218-0017	2018-06-19 22:00:00	7
0218-0017	2018-06-19 22:15:00	88
0218-0017	2018-06-19 22:30:00	56
0218-0017	2018-06-19 22:45:00	66
0218-0017	2018-06-19 23:00:00	123
0218-0017	2018-06-19 23:15:00	472
0218-0017	2018-06-19 23:30:00	567
0218-0017	2018-06-19 23:45:00	191
0218-0017	2018-06-20 00:00:00	0
0218-0017	2018-06-20 00:15:00	0
0218-0017	2018-06-20 00:30:00	279
0218-0017	2018-06-20 00:45:00	0
0218-0017	2018-06-20 01:00:00	0
0218-0017	2018-06-20 01:15:00	0
0218-0017	2018-06-20 01:30:00	0
0218-0017	2018-06-20 01:45:00	0
0218-0017	2018-06-20 02:00:00	0
0218-0017	2018-06-20 02:15:00	0
0218-0017	2018-06-20 02:30:00	0
0218-0017	2018-06-20 02:45:00	0
0218-0017	2018-06-20 03:00:00	0
0218-0017	2018-06-20 03:15:00	0
0218-0017	2018-06-20 03:30:00	4
0218-0017	2018-06-20 03:45:00	0
0218-0017	2018-06-20 04:00:00	0
0218-0017	2018-06-20 04:15:00	0
0218-0017	2018-06-20 04:30:00	0
0218-0017	2018-06-20 04:45:00	19
0218-0017	2018-06-20 05:00:00	0
0218-0017	2018-06-20 05:15:00	0
0218-0017	2018-06-20 05:30:00	0
0218-0017	2018-06-20 05:45:00	0
0218-0017	2018-06-20 06:00:00	0
0218-0017	2018-06-20 06:15:00	0
0218-0017	2018-06-20 06:30:00	0
0218-0017	2018-06-20 06:45:00	0
0218-0017	2018-06-20 07:00:00	0
0218-0017	2018-06-20 07:15:00	0
0218-0017	2018-06-20 07:30:00	23
0218-0017	2018-06-20 07:45:00	0
0218-0017	2018-06-20 08:00:00	87
0218-0017	2018-06-20 08:15:00	50
0218-0017	2018-06-20 08:30:00	286
0218-0017	2018-06-20 08:45:00	896
0218-0017	2018-06-20 09:00:00	820
0218-0017	2018-06-20 09:15:00	0
0218-0017	2018-06-20 09:30:00	883
0218-0017	2018-06-20 09:45:00	278
0218-0017	2018-06-20 10:00:00	416
0218-0017	2018-06-20 10:15:00	1079
0218-0017	2018-06-20 10:30:00	467
0218-0017	2018-06-20 10:45:00	372
0218-0017	2018-06-20 11:00:00	396
0218-0017	2018-06-20 11:15:00	308
0218-0017	2018-06-20 11:30:00	175
0218-0017	2018-06-20 11:45:00	711
0218-0017	2018-06-20 12:00:00	22
0218-0017	2018-06-20 12:15:00	645
0218-0017	2018-06-20 12:30:00	19
0218-0017	2018-06-20 12:45:00	554
0218-0017	2018-06-20 13:00:00	318
0218-0017	2018-06-20 13:15:00	0
0218-0017	2018-06-20 13:30:00	290
0218-0017	2018-06-20 13:45:00	312
0218-0017	2018-06-20 14:00:00	643
0218-0017	2018-06-20 14:15:00	798
0218-0017	2018-06-20 14:30:00	775
0218-0017	2018-06-20 14:45:00	0
0218-0017	2018-06-20 15:00:00	0
0218-0017	2018-06-20 15:15:00	0
0218-0017	2018-06-20 15:30:00	0
0218-0017	2018-06-20 15:45:00	0
0218-0017	2018-06-20 16:00:00	0
0218-0017	2018-06-20 16:15:00	0
0218-0017	2018-06-20 16:30:00	0
0218-0017	2018-06-20 16:45:00	0
0218-0017	2018-06-20 17:00:00	0
0218-0017	2018-06-20 17:15:00	0
0218-0017	2018-06-20 17:30:00	0
0218-0017	2018-06-20 17:45:00	0
0218-0017	2018-06-20 18:00:00	0
0218-0017	2018-06-20 18:15:00	0
0218-0017	2018-06-20 18:30:00	0
0218-0017	2018-06-20 18:45:00	0
0218-0017	2018-06-20 19:00:00	0
0218-0017	2018-06-20 19:15:00	0
0218-0017	2018-06-20 19:30:00	0
0218-0017	2018-06-20 19:45:00	0
0218-0017	2018-06-20 20:00:00	0
0218-0017	2018-06-20 20:15:00	0
0218-0017	2018-06-20 20:30:00	0
0218-0017	2018-06-20 20:45:00	0
0218-0017	2018-06-20 21:00:00	0
0218-0017	2018-06-20 21:15:00	0
0218-0017	2018-06-20 21:30:00	0
0218-0017	2018-06-20 21:45:00	0
0218-0017	2018-06-20 22:00:00	0
0218-0017	2018-06-20 22:15:00	0
0218-0017	2018-06-20 22:30:00	0
0218-0017	2018-06-20 22:45:00	0
0218-0017	2018-06-20 23:00:00	0
0218-0017	2018-06-20 23:15:00	0
0218-0017	2018-06-20 23:30:00	0
0218-0017	2018-06-20 23:45:00	0
