## Supplementary Data 2 for "Digital phenotyping by consumer wearables identifies sleep-associated markers of cardiovascular disease risk and biological aging": ActivityTable_0218-0020-NHC.tsv

0218-0020	2018-04-27 00:00:00	0
0218-0020	2018-04-27 00:15:00	0
0218-0020	2018-04-27 00:30:00	0
0218-0020	2018-04-27 00:45:00	0
0218-0020	2018-04-27 01:00:00	0
0218-0020	2018-04-27 01:15:00	0
0218-0020	2018-04-27 01:30:00	0
0218-0020	2018-04-27 01:45:00	0
0218-0020	2018-04-27 02:00:00	0
0218-0020	2018-04-27 02:15:00	0
0218-0020	2018-04-27 02:30:00	0
0218-0020	2018-04-27 02:45:00	0
0218-0020	2018-04-27 03:00:00	0
0218-0020	2018-04-27 03:15:00	0
0218-0020	2018-04-27 03:30:00	0
0218-0020	2018-04-27 03:45:00	0
0218-0020	2018-04-27 04:00:00	0
0218-0020	2018-04-27 04:15:00	0
0218-0020	2018-04-27 04:30:00	0
0218-0020	2018-04-27 04:45:00	0
0218-0020	2018-04-27 05:00:00	0
0218-0020	2018-04-27 05:15:00	0
0218-0020	2018-04-27 05:30:00	0
0218-0020	2018-04-27 05:45:00	0
0218-0020	2018-04-27 06:00:00	0
0218-0020	2018-04-27 06:15:00	0
0218-0020	2018-04-27 06:30:00	0
0218-0020	2018-04-27 06:45:00	0
0218-0020	2018-04-27 07:00:00	0
0218-0020	2018-04-27 07:15:00	0
0218-0020	2018-04-27 07:30:00	0
0218-0020	2018-04-27 07:45:00	0
0218-0020	2018-04-27 08:00:00	0
0218-0020	2018-04-27 08:15:00	0
0218-0020	2018-04-27 08:30:00	0
0218-0020	2018-04-27 08:45:00	0
0218-0020	2018-04-27 09:00:00	0
0218-0020	2018-04-27 09:15:00	0
0218-0020	2018-04-27 09:30:00	0
0218-0020	2018-04-27 09:45:00	0
0218-0020	2018-04-27 10:00:00	0
0218-0020	2018-04-27 10:15:00	0
0218-0020	2018-04-27 10:30:00	0
0218-0020	2018-04-27 10:45:00	0
0218-0020	2018-04-27 11:00:00	0
0218-0020	2018-04-27 11:15:00	0
0218-0020	2018-04-27 11:30:00	0
0218-0020	2018-04-27 11:45:00	0
0218-0020	2018-04-27 12:00:00	0
0218-0020	2018-04-27 12:15:00	0
0218-0020	2018-04-27 12:30:00	0
0218-0020	2018-04-27 12:45:00	0
0218-0020	2018-04-27 13:00:00	0
0218-0020	2018-04-27 13:15:00	0
0218-0020	2018-04-27 13:30:00	0
0218-0020	2018-04-27 13:45:00	0
0218-0020	2018-04-27 14:00:00	0
0218-0020	2018-04-27 14:15:00	0
0218-0020	2018-04-27 14:30:00	0
0218-0020	2018-04-27 14:45:00	0
0218-0020	2018-04-27 15:00:00	0
0218-0020	2018-04-27 15:15:00	0
0218-0020	2018-04-27 15:30:00	0
0218-0020	2018-04-27 15:45:00	0
0218-0020	2018-04-27 16:00:00	0
0218-0020	2018-04-27 16:15:00	0
0218-0020	2018-04-27 16:30:00	0
0218-0020	2018-04-27 16:45:00	0
0218-0020	2018-04-27 17:00:00	0
0218-0020	2018-04-27 17:15:00	0
0218-0020	2018-04-27 17:30:00	0
0218-0020	2018-04-27 17:45:00	79
0218-0020	2018-04-27 18:00:00	4
0218-0020	2018-04-27 18:15:00	0
0218-0020	2018-04-27 18:30:00	0
0218-0020	2018-04-27 18:45:00	0
0218-0020	2018-04-27 19:00:00	0
0218-0020	2018-04-27 19:15:00	0
0218-0020	2018-04-27 19:30:00	0
0218-0020	2018-04-27 19:45:00	0
0218-0020	2018-04-27 20:00:00	0
0218-0020	2018-04-27 20:15:00	0
0218-0020	2018-04-27 20:30:00	0
0218-0020	2018-04-27 20:45:00	0
0218-0020	2018-04-27 21:00:00	0
0218-0020	2018-04-27 21:15:00	0
0218-0020	2018-04-27 21:30:00	0
0218-0020	2018-04-27 21:45:00	0
0218-0020	2018-04-27 22:00:00	0
0218-0020	2018-04-27 22:15:00	0
0218-0020	2018-04-27 22:30:00	0
0218-0020	2018-04-27 22:45:00	0
0218-0020	2018-04-27 23:00:00	0
0218-0020	2018-04-27 23:15:00	0
0218-0020	2018-04-27 23:30:00	0
0218-0020	2018-04-27 23:45:00	0
0218-0020	2018-04-28 00:00:00	0
0218-0020	2018-04-28 00:15:00	0
0218-0020	2018-04-28 00:30:00	0
0218-0020	2018-04-28 00:45:00	0
0218-0020	2018-04-28 01:00:00	0
0218-0020	2018-04-28 01:15:00	0
0218-0020	2018-04-28 01:30:00	0
0218-0020	2018-04-28 01:45:00	0
0218-0020	2018-04-28 02:00:00	0
0218-0020	2018-04-28 02:15:00	0
0218-0020	2018-04-28 02:30:00	0
0218-0020	2018-04-28 02:45:00	0
0218-0020	2018-04-28 03:00:00	0
0218-0020	2018-04-28 03:15:00	0
0218-0020	2018-04-28 03:30:00	0
0218-0020	2018-04-28 03:45:00	0
0218-0020	2018-04-28 04:00:00	0
0218-0020	2018-04-28 04:15:00	0
0218-0020	2018-04-28 04:30:00	0
0218-0020	2018-04-28 04:45:00	0
0218-0020	2018-04-28 05:00:00	0
0218-0020	2018-04-28 05:15:00	0
0218-0020	2018-04-28 05:30:00	0
0218-0020	2018-04-28 05:45:00	0
0218-0020	2018-04-28 06:00:00	0
0218-0020	2018-04-28 06:15:00	0
0218-0020	2018-04-28 06:30:00	0
0218-0020	2018-04-28 06:45:00	0
0218-0020	2018-04-28 07:00:00	0
0218-0020	2018-04-28 07:15:00	0
0218-0020	2018-04-28 07:30:00	0
0218-0020	2018-04-28 07:45:00	0
0218-0020	2018-04-28 08:00:00	0
0218-0020	2018-04-28 08:15:00	21
0218-0020	2018-04-28 08:30:00	0
0218-0020	2018-04-28 08:45:00	0
0218-0020	2018-04-28 09:00:00	0
0218-0020	2018-04-28 09:15:00	0
0218-0020	2018-04-28 09:30:00	0
0218-0020	2018-04-28 09:45:00	0
0218-0020	2018-04-28 10:00:00	0
0218-0020	2018-04-28 10:15:00	0
0218-0020	2018-04-28 10:30:00	0
0218-0020	2018-04-28 10:45:00	5
0218-0020	2018-04-28 11:00:00	8
0218-0020	2018-04-28 11:15:00	0
0218-0020	2018-04-28 11:30:00	0
0218-0020	2018-04-28 11:45:00	24
0218-0020	2018-04-28 12:00:00	33
0218-0020	2018-04-28 12:15:00	146
0218-0020	2018-04-28 12:30:00	27
0218-0020	2018-04-28 12:45:00	10
0218-0020	2018-04-28 13:00:00	15
0218-0020	2018-04-28 13:15:00	12
0218-0020	2018-04-28 13:30:00	80
0218-0020	2018-04-28 13:45:00	0
0218-0020	2018-04-28 14:00:00	22
0218-0020	2018-04-28 14:15:00	11
0218-0020	2018-04-28 14:30:00	0
0218-0020	2018-04-28 14:45:00	0
0218-0020	2018-04-28 15:00:00	9
0218-0020	2018-04-28 15:15:00	0
0218-0020	2018-04-28 15:30:00	28
0218-0020	2018-04-28 15:45:00	0
0218-0020	2018-04-28 16:00:00	0
0218-0020	2018-04-28 16:15:00	0
0218-0020	2018-04-28 16:30:00	6
0218-0020	2018-04-28 16:45:00	0
0218-0020	2018-04-28 17:00:00	82
0218-0020	2018-04-28 17:15:00	0
0218-0020	2018-04-28 17:30:00	0
0218-0020	2018-04-28 17:45:00	0
0218-0020	2018-04-28 18:00:00	0
0218-0020	2018-04-28 18:15:00	0
0218-0020	2018-04-28 18:30:00	8
0218-0020	2018-04-28 18:45:00	4
0218-0020	2018-04-28 19:00:00	0
0218-0020	2018-04-28 19:15:00	27
0218-0020	2018-04-28 19:30:00	156
0218-0020	2018-04-28 19:45:00	0
0218-0020	2018-04-28 20:00:00	0
0218-0020	2018-04-28 20:15:00	0
0218-0020	2018-04-28 20:30:00	0
0218-0020	2018-04-28 20:45:00	0
0218-0020	2018-04-28 21:00:00	0
0218-0020	2018-04-28 21:15:00	23
0218-0020	2018-04-28 21:30:00	0
0218-0020	2018-04-28 21:45:00	0
0218-0020	2018-04-28 22:00:00	0
0218-0020	2018-04-28 22:15:00	0
0218-0020	2018-04-28 22:30:00	0
0218-0020	2018-04-28 22:45:00	0
0218-0020	2018-04-28 23:00:00	0
0218-0020	2018-04-28 23:15:00	7
0218-0020	2018-04-28 23:30:00	110
0218-0020	2018-04-28 23:45:00	208
0218-0020	2018-04-29 00:00:00	236
0218-0020	2018-04-29 00:15:00	1285
0218-0020	2018-04-29 00:30:00	1315
0218-0020	2018-04-29 00:45:00	724
0218-0020	2018-04-29 01:00:00	297
0218-0020	2018-04-29 01:15:00	8
0218-0020	2018-04-29 01:30:00	0
0218-0020	2018-04-29 01:45:00	0
0218-0020	2018-04-29 02:00:00	0
0218-0020	2018-04-29 02:15:00	0
0218-0020	2018-04-29 02:30:00	0
0218-0020	2018-04-29 02:45:00	0
0218-0020	2018-04-29 03:00:00	0
0218-0020	2018-04-29 03:15:00	0
0218-0020	2018-04-29 03:30:00	12
0218-0020	2018-04-29 03:45:00	536
0218-0020	2018-04-29 04:00:00	1258
0218-0020	2018-04-29 04:15:00	117
0218-0020	2018-04-29 04:30:00	0
0218-0020	2018-04-29 04:45:00	0
0218-0020	2018-04-29 05:00:00	0
0218-0020	2018-04-29 05:15:00	0
0218-0020	2018-04-29 05:30:00	0
0218-0020	2018-04-29 05:45:00	0
0218-0020	2018-04-29 06:00:00	0
0218-0020	2018-04-29 06:15:00	0
0218-0020	2018-04-29 06:30:00	0
0218-0020	2018-04-29 06:45:00	0
0218-0020	2018-04-29 07:00:00	0
0218-0020	2018-04-29 07:15:00	0
0218-0020	2018-04-29 07:30:00	0
0218-0020	2018-04-29 07:45:00	0
0218-0020	2018-04-29 08:00:00	7
0218-0020	2018-04-29 08:15:00	0
0218-0020	2018-04-29 08:30:00	0
0218-0020	2018-04-29 08:45:00	0
0218-0020	2018-04-29 09:00:00	0
0218-0020	2018-04-29 09:15:00	0
0218-0020	2018-04-29 09:30:00	0
0218-0020	2018-04-29 09:45:00	0
0218-0020	2018-04-29 10:00:00	0
0218-0020	2018-04-29 10:15:00	0
0218-0020	2018-04-29 10:30:00	0
0218-0020	2018-04-29 10:45:00	0
0218-0020	2018-04-29 11:00:00	0
0218-0020	2018-04-29 11:15:00	0
0218-0020	2018-04-29 11:30:00	4
0218-0020	2018-04-29 11:45:00	24
0218-0020	2018-04-29 12:00:00	51
0218-0020	2018-04-29 12:15:00	20
0218-0020	2018-04-29 12:30:00	225
0218-0020	2018-04-29 12:45:00	696
0218-0020	2018-04-29 13:00:00	1549
0218-0020	2018-04-29 13:15:00	31
0218-0020	2018-04-29 13:30:00	0
0218-0020	2018-04-29 13:45:00	553
0218-0020	2018-04-29 14:00:00	263
0218-0020	2018-04-29 14:15:00	383
0218-0020	2018-04-29 14:30:00	487
0218-0020	2018-04-29 14:45:00	21
0218-0020	2018-04-29 15:00:00	52
0218-0020	2018-04-29 15:15:00	179
0218-0020	2018-04-29 15:30:00	364
0218-0020	2018-04-29 15:45:00	12
0218-0020	2018-04-29 16:00:00	0
0218-0020	2018-04-29 16:15:00	0
0218-0020	2018-04-29 16:30:00	27
0218-0020	2018-04-29 16:45:00	0
0218-0020	2018-04-29 17:00:00	7
0218-0020	2018-04-29 17:15:00	8
0218-0020	2018-04-29 17:30:00	0
0218-0020	2018-04-29 17:45:00	0
0218-0020	2018-04-29 18:00:00	0
0218-0020	2018-04-29 18:15:00	0
0218-0020	2018-04-29 18:30:00	45
0218-0020	2018-04-29 18:45:00	0
0218-0020	2018-04-29 19:00:00	55
0218-0020	2018-04-29 19:15:00	43
0218-0020	2018-04-29 19:30:00	51
0218-0020	2018-04-29 19:45:00	9
0218-0020	2018-04-29 20:00:00	26
0218-0020	2018-04-29 20:15:00	23
0218-0020	2018-04-29 20:30:00	0
0218-0020	2018-04-29 20:45:00	0
0218-0020	2018-04-29 21:00:00	17
0218-0020	2018-04-29 21:15:00	7
0218-0020	2018-04-29 21:30:00	0
0218-0020	2018-04-29 21:45:00	0
0218-0020	2018-04-29 22:00:00	70
0218-0020	2018-04-29 22:15:00	16
0218-0020	2018-04-29 22:30:00	24
0218-0020	2018-04-29 22:45:00	61
0218-0020	2018-04-29 23:00:00	0
0218-0020	2018-04-29 23:15:00	113
0218-0020	2018-04-29 23:30:00	0
0218-0020	2018-04-29 23:45:00	0
0218-0020	2018-04-30 00:00:00	0
0218-0020	2018-04-30 00:15:00	26
0218-0020	2018-04-30 00:30:00	0
0218-0020	2018-04-30 00:45:00	0
0218-0020	2018-04-30 01:00:00	0
0218-0020	2018-04-30 01:15:00	6
0218-0020	2018-04-30 01:30:00	0
0218-0020	2018-04-30 01:45:00	0
0218-0020	2018-04-30 02:00:00	0
0218-0020	2018-04-30 02:15:00	0
0218-0020	2018-04-30 02:30:00	0
0218-0020	2018-04-30 02:45:00	0
0218-0020	2018-04-30 03:00:00	0
0218-0020	2018-04-30 03:15:00	0
0218-0020	2018-04-30 03:30:00	8
0218-0020	2018-04-30 03:45:00	0
0218-0020	2018-04-30 04:00:00	0
0218-0020	2018-04-30 04:15:00	0
0218-0020	2018-04-30 04:30:00	0
0218-0020	2018-04-30 04:45:00	0
0218-0020	2018-04-30 05:00:00	0
0218-0020	2018-04-30 05:15:00	0
0218-0020	2018-04-30 05:30:00	0
0218-0020	2018-04-30 05:45:00	0
0218-0020	2018-04-30 06:00:00	0
0218-0020	2018-04-30 06:15:00	0
0218-0020	2018-04-30 06:30:00	0
0218-0020	2018-04-30 06:45:00	0
0218-0020	2018-04-30 07:00:00	316
0218-0020	2018-04-30 07:15:00	31
0218-0020	2018-04-30 07:30:00	288
0218-0020	2018-04-30 07:45:00	0
0218-0020	2018-04-30 08:00:00	607
0218-0020	2018-04-30 08:15:00	491
0218-0020	2018-04-30 08:30:00	265
0218-0020	2018-04-30 08:45:00	7
0218-0020	2018-04-30 09:00:00	0
0218-0020	2018-04-30 09:15:00	13
0218-0020	2018-04-30 09:30:00	0
0218-0020	2018-04-30 09:45:00	0
0218-0020	2018-04-30 10:00:00	6
0218-0020	2018-04-30 10:15:00	20
0218-0020	2018-04-30 10:30:00	22
0218-0020	2018-04-30 10:45:00	98
0218-0020	2018-04-30 11:00:00	536
0218-0020	2018-04-30 11:15:00	6
0218-0020	2018-04-30 11:30:00	0
0218-0020	2018-04-30 11:45:00	0
0218-0020	2018-04-30 12:00:00	9
0218-0020	2018-04-30 12:15:00	1411
0218-0020	2018-04-30 12:30:00	511
0218-0020	2018-04-30 12:45:00	45
0218-0020	2018-04-30 13:00:00	19
0218-0020	2018-04-30 13:15:00	946
0218-0020	2018-04-30 13:30:00	552
0218-0020	2018-04-30 13:45:00	66
0218-0020	2018-04-30 14:00:00	27
0218-0020	2018-04-30 14:15:00	141
0218-0020	2018-04-30 14:30:00	9
0218-0020	2018-04-30 14:45:00	276
0218-0020	2018-04-30 15:00:00	278
0218-0020	2018-04-30 15:15:00	33
0218-0020	2018-04-30 15:30:00	87
0218-0020	2018-04-30 15:45:00	143
0218-0020	2018-04-30 16:00:00	10
0218-0020	2018-04-30 16:15:00	57
0218-0020	2018-04-30 16:30:00	0
0218-0020	2018-04-30 16:45:00	0
0218-0020	2018-04-30 17:00:00	257
0218-0020	2018-04-30 17:15:00	277
0218-0020	2018-04-30 17:30:00	44
0218-0020	2018-04-30 17:45:00	100
0218-0020	2018-04-30 18:00:00	488
0218-0020	2018-04-30 18:15:00	4
0218-0020	2018-04-30 18:30:00	34
0218-0020	2018-04-30 18:45:00	198
0218-0020	2018-04-30 19:00:00	134
0218-0020	2018-04-30 19:15:00	0
0218-0020	2018-04-30 19:30:00	0
0218-0020	2018-04-30 19:45:00	8
0218-0020	2018-04-30 20:00:00	0
0218-0020	2018-04-30 20:15:00	0
0218-0020	2018-04-30 20:30:00	34
0218-0020	2018-04-30 20:45:00	12
0218-0020	2018-04-30 21:00:00	29
0218-0020	2018-04-30 21:15:00	0
0218-0020	2018-04-30 21:30:00	0
0218-0020	2018-04-30 21:45:00	0
0218-0020	2018-04-30 22:00:00	37
0218-0020	2018-04-30 22:15:00	0
0218-0020	2018-04-30 22:30:00	0
0218-0020	2018-04-30 22:45:00	0
0218-0020	2018-04-30 23:00:00	0
0218-0020	2018-04-30 23:15:00	0
0218-0020	2018-04-30 23:30:00	0
0218-0020	2018-04-30 23:45:00	11
0218-0020	2018-05-01 00:00:00	16
0218-0020	2018-05-01 00:15:00	37
0218-0020	2018-05-01 00:30:00	0
0218-0020	2018-05-01 00:45:00	4
0218-0020	2018-05-01 01:00:00	25
0218-0020	2018-05-01 01:15:00	0
0218-0020	2018-05-01 01:30:00	0
0218-0020	2018-05-01 01:45:00	0
0218-0020	2018-05-01 02:00:00	0
0218-0020	2018-05-01 02:15:00	0
0218-0020	2018-05-01 02:30:00	0
0218-0020	2018-05-01 02:45:00	0
0218-0020	2018-05-01 03:00:00	0
0218-0020	2018-05-01 03:15:00	0
0218-0020	2018-05-01 03:30:00	0
0218-0020	2018-05-01 03:45:00	15
0218-0020	2018-05-01 04:00:00	0
0218-0020	2018-05-01 04:15:00	0
0218-0020	2018-05-01 04:30:00	0
0218-0020	2018-05-01 04:45:00	0
0218-0020	2018-05-01 05:00:00	0
0218-0020	2018-05-01 05:15:00	0
0218-0020	2018-05-01 05:30:00	0
0218-0020	2018-05-01 05:45:00	0
0218-0020	2018-05-01 06:00:00	0
0218-0020	2018-05-01 06:15:00	0
0218-0020	2018-05-01 06:30:00	0
0218-0020	2018-05-01 06:45:00	63
0218-0020	2018-05-01 07:00:00	0
0218-0020	2018-05-01 07:15:00	0
0218-0020	2018-05-01 07:30:00	0
0218-0020	2018-05-01 07:45:00	0
0218-0020	2018-05-01 08:00:00	0
0218-0020	2018-05-01 08:15:00	0
0218-0020	2018-05-01 08:30:00	0
0218-0020	2018-05-01 08:45:00	4
0218-0020	2018-05-01 09:00:00	0
0218-0020	2018-05-01 09:15:00	0
0218-0020	2018-05-01 09:30:00	9
0218-0020	2018-05-01 09:45:00	0
0218-0020	2018-05-01 10:00:00	0
0218-0020	2018-05-01 10:15:00	0
0218-0020	2018-05-01 10:30:00	0
0218-0020	2018-05-01 10:45:00	0
0218-0020	2018-05-01 11:00:00	0
0218-0020	2018-05-01 11:15:00	17
0218-0020	2018-05-01 11:30:00	0
0218-0020	2018-05-01 11:45:00	74
0218-0020	2018-05-01 12:00:00	0
0218-0020	2018-05-01 12:15:00	53
0218-0020	2018-05-01 12:30:00	0
0218-0020	2018-05-01 12:45:00	0
0218-0020	2018-05-01 13:00:00	0
0218-0020	2018-05-01 13:15:00	0
0218-0020	2018-05-01 13:30:00	0
0218-0020	2018-05-01 13:45:00	0
0218-0020	2018-05-01 14:00:00	7
0218-0020	2018-05-01 14:15:00	596
0218-0020	2018-05-01 14:30:00	187
0218-0020	2018-05-01 14:45:00	459
0218-0020	2018-05-01 15:00:00	14
0218-0020	2018-05-01 15:15:00	0
0218-0020	2018-05-01 15:30:00	0
0218-0020	2018-05-01 15:45:00	0
0218-0020	2018-05-01 16:00:00	0
0218-0020	2018-05-01 16:15:00	0
0218-0020	2018-05-01 16:30:00	0
0218-0020	2018-05-01 16:45:00	0
0218-0020	2018-05-01 17:00:00	31
0218-0020	2018-05-01 17:15:00	41
0218-0020	2018-05-01 17:30:00	0
0218-0020	2018-05-01 17:45:00	0
0218-0020	2018-05-01 18:00:00	0
0218-0020	2018-05-01 18:15:00	0
0218-0020	2018-05-01 18:30:00	0
0218-0020	2018-05-01 18:45:00	0
0218-0020	2018-05-01 19:00:00	76
0218-0020	2018-05-01 19:15:00	7
0218-0020	2018-05-01 19:30:00	6
0218-0020	2018-05-01 19:45:00	0
0218-0020	2018-05-01 20:00:00	0
0218-0020	2018-05-01 20:15:00	4
0218-0020	2018-05-01 20:30:00	0
0218-0020	2018-05-01 20:45:00	17
0218-0020	2018-05-01 21:00:00	19
0218-0020	2018-05-01 21:15:00	0
0218-0020	2018-05-01 21:30:00	407
0218-0020	2018-05-01 21:45:00	1324
0218-0020	2018-05-01 22:00:00	63
0218-0020	2018-05-01 22:15:00	226
0218-0020	2018-05-01 22:30:00	825
0218-0020	2018-05-01 22:45:00	1278
0218-0020	2018-05-01 23:00:00	9
0218-0020	2018-05-01 23:15:00	0
0218-0020	2018-05-01 23:30:00	0
0218-0020	2018-05-01 23:45:00	0
0218-0020	2018-05-02 00:00:00	0
0218-0020	2018-05-02 00:15:00	0
0218-0020	2018-05-02 00:30:00	0
0218-0020	2018-05-02 00:45:00	0
0218-0020	2018-05-02 01:00:00	0
0218-0020	2018-05-02 01:15:00	6
0218-0020	2018-05-02 01:30:00	43
0218-0020	2018-05-02 01:45:00	49
0218-0020	2018-05-02 02:00:00	0
0218-0020	2018-05-02 02:15:00	0
0218-0020	2018-05-02 02:30:00	0
0218-0020	2018-05-02 02:45:00	0
0218-0020	2018-05-02 03:00:00	0
0218-0020	2018-05-02 03:15:00	0
0218-0020	2018-05-02 03:30:00	0
0218-0020	2018-05-02 03:45:00	0
0218-0020	2018-05-02 04:00:00	0
0218-0020	2018-05-02 04:15:00	0
0218-0020	2018-05-02 04:30:00	0
0218-0020	2018-05-02 04:45:00	0
0218-0020	2018-05-02 05:00:00	0
0218-0020	2018-05-02 05:15:00	0
0218-0020	2018-05-02 05:30:00	0
0218-0020	2018-05-02 05:45:00	42
0218-0020	2018-05-02 06:00:00	38
0218-0020	2018-05-02 06:15:00	0
0218-0020	2018-05-02 06:30:00	0
0218-0020	2018-05-02 06:45:00	0
0218-0020	2018-05-02 07:00:00	0
0218-0020	2018-05-02 07:15:00	411
0218-0020	2018-05-02 07:30:00	336
0218-0020	2018-05-02 07:45:00	0
0218-0020	2018-05-02 08:00:00	78
0218-0020	2018-05-02 08:15:00	623
0218-0020	2018-05-02 08:30:00	230
0218-0020	2018-05-02 08:45:00	70
0218-0020	2018-05-02 09:00:00	0
0218-0020	2018-05-02 09:15:00	15
0218-0020	2018-05-02 09:30:00	0
0218-0020	2018-05-02 09:45:00	36
0218-0020	2018-05-02 10:00:00	0
0218-0020	2018-05-02 10:15:00	5
0218-0020	2018-05-02 10:30:00	0
0218-0020	2018-05-02 10:45:00	0
0218-0020	2018-05-02 11:00:00	0
0218-0020	2018-05-02 11:15:00	12
0218-0020	2018-05-02 11:30:00	0
0218-0020	2018-05-02 11:45:00	22
0218-0020	2018-05-02 12:00:00	50
0218-0020	2018-05-02 12:15:00	57
0218-0020	2018-05-02 12:30:00	0
0218-0020	2018-05-02 12:45:00	0
0218-0020	2018-05-02 13:00:00	0
0218-0020	2018-05-02 13:15:00	32
0218-0020	2018-05-02 13:30:00	469
0218-0020	2018-05-02 13:45:00	288
0218-0020	2018-05-02 14:00:00	323
0218-0020	2018-05-02 14:15:00	255
0218-0020	2018-05-02 14:30:00	131
0218-0020	2018-05-02 14:45:00	274
0218-0020	2018-05-02 15:00:00	1236
0218-0020	2018-05-02 15:15:00	16
0218-0020	2018-05-02 15:30:00	8
0218-0020	2018-05-02 15:45:00	633
0218-0020	2018-05-02 16:00:00	916
0218-0020	2018-05-02 16:15:00	0
0218-0020	2018-05-02 16:30:00	763
0218-0020	2018-05-02 16:45:00	1274
0218-0020	2018-05-02 17:00:00	757
0218-0020	2018-05-02 17:15:00	0
0218-0020	2018-05-02 17:30:00	0
0218-0020	2018-05-02 17:45:00	1424
0218-0020	2018-05-02 18:00:00	577
0218-0020	2018-05-02 18:15:00	32
0218-0020	2018-05-02 18:30:00	19
0218-0020	2018-05-02 18:45:00	0
0218-0020	2018-05-02 19:00:00	13
0218-0020	2018-05-02 19:15:00	36
0218-0020	2018-05-02 19:30:00	0
0218-0020	2018-05-02 19:45:00	37
0218-0020	2018-05-02 20:00:00	15
0218-0020	2018-05-02 20:15:00	10
0218-0020	2018-05-02 20:30:00	19
0218-0020	2018-05-02 20:45:00	491
0218-0020	2018-05-02 21:00:00	72
0218-0020	2018-05-02 21:15:00	243
0218-0020	2018-05-02 21:30:00	150
0218-0020	2018-05-02 21:45:00	19
0218-0020	2018-05-02 22:00:00	0
0218-0020	2018-05-02 22:15:00	0
0218-0020	2018-05-02 22:30:00	0
0218-0020	2018-05-02 22:45:00	0
0218-0020	2018-05-02 23:00:00	0
0218-0020	2018-05-02 23:15:00	0
0218-0020	2018-05-02 23:30:00	0
0218-0020	2018-05-02 23:45:00	0
0218-0020	2018-05-03 00:00:00	0
0218-0020	2018-05-03 00:15:00	0
0218-0020	2018-05-03 00:30:00	0
0218-0020	2018-05-03 00:45:00	0
0218-0020	2018-05-03 01:00:00	0
0218-0020	2018-05-03 01:15:00	0
0218-0020	2018-05-03 01:30:00	0
0218-0020	2018-05-03 01:45:00	0
0218-0020	2018-05-03 02:00:00	0
0218-0020	2018-05-03 02:15:00	0
0218-0020	2018-05-03 02:30:00	0
0218-0020	2018-05-03 02:45:00	0
0218-0020	2018-05-03 03:00:00	0
0218-0020	2018-05-03 03:15:00	0
0218-0020	2018-05-03 03:30:00	0
0218-0020	2018-05-03 03:45:00	0
0218-0020	2018-05-03 04:00:00	0
0218-0020	2018-05-03 04:15:00	0
0218-0020	2018-05-03 04:30:00	23
0218-0020	2018-05-03 04:45:00	0
0218-0020	2018-05-03 05:00:00	0
0218-0020	2018-05-03 05:15:00	0
0218-0020	2018-05-03 05:30:00	0
0218-0020	2018-05-03 05:45:00	0
0218-0020	2018-05-03 06:00:00	48
0218-0020	2018-05-03 06:15:00	34
0218-0020	2018-05-03 06:30:00	0
0218-0020	2018-05-03 06:45:00	8
0218-0020	2018-05-03 07:00:00	49
0218-0020	2018-05-03 07:15:00	315
0218-0020	2018-05-03 07:30:00	218
0218-0020	2018-05-03 07:45:00	0
0218-0020	2018-05-03 08:00:00	325
0218-0020	2018-05-03 08:15:00	658
0218-0020	2018-05-03 08:30:00	351
0218-0020	2018-05-03 08:45:00	33
0218-0020	2018-05-03 09:00:00	25
0218-0020	2018-05-03 09:15:00	19
0218-0020	2018-05-03 09:30:00	56
0218-0020	2018-05-03 09:45:00	31
0218-0020	2018-05-03 10:00:00	41
0218-0020	2018-05-03 10:15:00	109
0218-0020	2018-05-03 10:30:00	40
0218-0020	2018-05-03 10:45:00	6
0218-0020	2018-05-03 11:00:00	8
0218-0020	2018-05-03 11:15:00	0
0218-0020	2018-05-03 11:30:00	61
0218-0020	2018-05-03 11:45:00	7
0218-0020	2018-05-03 12:00:00	223
0218-0020	2018-05-03 12:15:00	934
0218-0020	2018-05-03 12:30:00	743
0218-0020	2018-05-03 12:45:00	0
0218-0020	2018-05-03 13:00:00	60
0218-0020	2018-05-03 13:15:00	178
0218-0020	2018-05-03 13:30:00	151
0218-0020	2018-05-03 13:45:00	407
0218-0020	2018-05-03 14:00:00	1188
0218-0020	2018-05-03 14:15:00	135
0218-0020	2018-05-03 14:30:00	90
0218-0020	2018-05-03 14:45:00	287
0218-0020	2018-05-03 15:00:00	290
0218-0020	2018-05-03 15:15:00	142
0218-0020	2018-05-03 15:30:00	4
0218-0020	2018-05-03 15:45:00	0
0218-0020	2018-05-03 16:00:00	88
0218-0020	2018-05-03 16:15:00	0
0218-0020	2018-05-03 16:30:00	7
0218-0020	2018-05-03 16:45:00	8
0218-0020	2018-05-03 17:00:00	0
0218-0020	2018-05-03 17:15:00	32
0218-0020	2018-05-03 17:30:00	32
0218-0020	2018-05-03 17:45:00	69
0218-0020	2018-05-03 18:00:00	21
0218-0020	2018-05-03 18:15:00	168
0218-0020	2018-05-03 18:30:00	67
0218-0020	2018-05-03 18:45:00	19
0218-0020	2018-05-03 19:00:00	213
0218-0020	2018-05-03 19:15:00	326
0218-0020	2018-05-03 19:30:00	711
0218-0020	2018-05-03 19:45:00	251
0218-0020	2018-05-03 20:00:00	8
0218-0020	2018-05-03 20:15:00	218
0218-0020	2018-05-03 20:30:00	248
0218-0020	2018-05-03 20:45:00	0
0218-0020	2018-05-03 21:00:00	1343
0218-0020	2018-05-03 21:15:00	1068
0218-0020	2018-05-03 21:30:00	1214
0218-0020	2018-05-03 21:45:00	784
0218-0020	2018-05-03 22:00:00	1174
0218-0020	2018-05-03 22:15:00	6
0218-0020	2018-05-03 22:30:00	83
0218-0020	2018-05-03 22:45:00	0
0218-0020	2018-05-03 23:00:00	0
0218-0020	2018-05-03 23:15:00	28
0218-0020	2018-05-03 23:30:00	0
0218-0020	2018-05-03 23:45:00	0
