## Supplementary Data 2 for "Digital phenotyping by consumer wearables identifies sleep-associated markers of cardiovascular disease risk and biological aging": ActivityTable_0218-0037-NHC.tsv

0218-0037	2018-06-18 00:00:00	0
0218-0037	2018-06-18 00:15:00	0
0218-0037	2018-06-18 00:30:00	0
0218-0037	2018-06-18 00:45:00	0
0218-0037	2018-06-18 01:00:00	0
0218-0037	2018-06-18 01:15:00	0
0218-0037	2018-06-18 01:30:00	0
0218-0037	2018-06-18 01:45:00	0
0218-0037	2018-06-18 02:00:00	0
0218-0037	2018-06-18 02:15:00	0
0218-0037	2018-06-18 02:30:00	0
0218-0037	2018-06-18 02:45:00	0
0218-0037	2018-06-18 03:00:00	0
0218-0037	2018-06-18 03:15:00	0
0218-0037	2018-06-18 03:30:00	0
0218-0037	2018-06-18 03:45:00	0
0218-0037	2018-06-18 04:00:00	0
0218-0037	2018-06-18 04:15:00	0
0218-0037	2018-06-18 04:30:00	0
0218-0037	2018-06-18 04:45:00	0
0218-0037	2018-06-18 05:00:00	0
0218-0037	2018-06-18 05:15:00	0
0218-0037	2018-06-18 05:30:00	0
0218-0037	2018-06-18 05:45:00	0
0218-0037	2018-06-18 06:00:00	0
0218-0037	2018-06-18 06:15:00	0
0218-0037	2018-06-18 06:30:00	0
0218-0037	2018-06-18 06:45:00	0
0218-0037	2018-06-18 07:00:00	0
0218-0037	2018-06-18 07:15:00	0
0218-0037	2018-06-18 07:30:00	0
0218-0037	2018-06-18 07:45:00	0
0218-0037	2018-06-18 08:00:00	0
0218-0037	2018-06-18 08:15:00	0
0218-0037	2018-06-18 08:30:00	136
0218-0037	2018-06-18 08:45:00	0
0218-0037	2018-06-18 09:00:00	186
0218-0037	2018-06-18 09:15:00	86
0218-0037	2018-06-18 09:30:00	342
0218-0037	2018-06-18 09:45:00	0
0218-0037	2018-06-18 10:00:00	0
0218-0037	2018-06-18 10:15:00	0
0218-0037	2018-06-18 10:30:00	0
0218-0037	2018-06-18 10:45:00	0
0218-0037	2018-06-18 11:00:00	0
0218-0037	2018-06-18 11:15:00	0
0218-0037	2018-06-18 11:30:00	0
0218-0037	2018-06-18 11:45:00	0
0218-0037	2018-06-18 12:00:00	0
0218-0037	2018-06-18 12:15:00	0
0218-0037	2018-06-18 12:30:00	0
0218-0037	2018-06-18 12:45:00	0
0218-0037	2018-06-18 13:00:00	0
0218-0037	2018-06-18 13:15:00	0
0218-0037	2018-06-18 13:30:00	0
0218-0037	2018-06-18 13:45:00	0
0218-0037	2018-06-18 14:00:00	0
0218-0037	2018-06-18 14:15:00	0
0218-0037	2018-06-18 14:30:00	0
0218-0037	2018-06-18 14:45:00	0
0218-0037	2018-06-18 15:00:00	0
0218-0037	2018-06-18 15:15:00	0
0218-0037	2018-06-18 15:30:00	0
0218-0037	2018-06-18 15:45:00	0
0218-0037	2018-06-18 16:00:00	0
0218-0037	2018-06-18 16:15:00	0
0218-0037	2018-06-18 16:30:00	0
0218-0037	2018-06-18 16:45:00	0
0218-0037	2018-06-18 17:00:00	0
0218-0037	2018-06-18 17:15:00	0
0218-0037	2018-06-18 17:30:00	0
0218-0037	2018-06-18 17:45:00	0
0218-0037	2018-06-18 18:00:00	0
0218-0037	2018-06-18 18:15:00	0
0218-0037	2018-06-18 18:30:00	0
0218-0037	2018-06-18 18:45:00	0
0218-0037	2018-06-18 19:00:00	0
0218-0037	2018-06-18 19:15:00	0
0218-0037	2018-06-18 19:30:00	0
0218-0037	2018-06-18 19:45:00	0
0218-0037	2018-06-18 20:00:00	0
0218-0037	2018-06-18 20:15:00	0
0218-0037	2018-06-18 20:30:00	0
0218-0037	2018-06-18 20:45:00	0
0218-0037	2018-06-18 21:00:00	0
0218-0037	2018-06-18 21:15:00	0
0218-0037	2018-06-18 21:30:00	0
0218-0037	2018-06-18 21:45:00	0
0218-0037	2018-06-18 22:00:00	0
0218-0037	2018-06-18 22:15:00	0
0218-0037	2018-06-18 22:30:00	0
0218-0037	2018-06-18 22:45:00	0
0218-0037	2018-06-18 23:00:00	0
0218-0037	2018-06-18 23:15:00	0
0218-0037	2018-06-18 23:30:00	0
0218-0037	2018-06-18 23:45:00	0
0218-0037	2018-06-19 00:00:00	0
0218-0037	2018-06-19 00:15:00	0
0218-0037	2018-06-19 00:30:00	0
0218-0037	2018-06-19 00:45:00	0
0218-0037	2018-06-19 01:00:00	0
0218-0037	2018-06-19 01:15:00	0
0218-0037	2018-06-19 01:30:00	0
0218-0037	2018-06-19 01:45:00	0
0218-0037	2018-06-19 02:00:00	0
0218-0037	2018-06-19 02:15:00	0
0218-0037	2018-06-19 02:30:00	0
0218-0037	2018-06-19 02:45:00	0
0218-0037	2018-06-19 03:00:00	0
0218-0037	2018-06-19 03:15:00	0
0218-0037	2018-06-19 03:30:00	0
0218-0037	2018-06-19 03:45:00	0
0218-0037	2018-06-19 04:00:00	0
0218-0037	2018-06-19 04:15:00	0
0218-0037	2018-06-19 04:30:00	0
0218-0037	2018-06-19 04:45:00	0
0218-0037	2018-06-19 05:00:00	0
0218-0037	2018-06-19 05:15:00	0
0218-0037	2018-06-19 05:30:00	0
0218-0037	2018-06-19 05:45:00	0
0218-0037	2018-06-19 06:00:00	0
0218-0037	2018-06-19 06:15:00	0
0218-0037	2018-06-19 06:30:00	0
0218-0037	2018-06-19 06:45:00	0
0218-0037	2018-06-19 07:00:00	0
0218-0037	2018-06-19 07:15:00	0
0218-0037	2018-06-19 07:30:00	0
0218-0037	2018-06-19 07:45:00	0
0218-0037	2018-06-19 08:00:00	0
0218-0037	2018-06-19 08:15:00	0
0218-0037	2018-06-19 08:30:00	0
0218-0037	2018-06-19 08:45:00	0
0218-0037	2018-06-19 09:00:00	0
0218-0037	2018-06-19 09:15:00	0
0218-0037	2018-06-19 09:30:00	0
0218-0037	2018-06-19 09:45:00	0
0218-0037	2018-06-19 10:00:00	0
0218-0037	2018-06-19 10:15:00	0
0218-0037	2018-06-19 10:30:00	0
0218-0037	2018-06-19 10:45:00	0
0218-0037	2018-06-19 11:00:00	15
0218-0037	2018-06-19 11:15:00	48
0218-0037	2018-06-19 11:30:00	0
0218-0037	2018-06-19 11:45:00	76
0218-0037	2018-06-19 12:00:00	24
0218-0037	2018-06-19 12:15:00	696
0218-0037	2018-06-19 12:30:00	0
0218-0037	2018-06-19 12:45:00	46
0218-0037	2018-06-19 13:00:00	80
0218-0037	2018-06-19 13:15:00	0
0218-0037	2018-06-19 13:30:00	79
0218-0037	2018-06-19 13:45:00	36
0218-0037	2018-06-19 14:00:00	71
0218-0037	2018-06-19 14:15:00	11
0218-0037	2018-06-19 14:30:00	68
0218-0037	2018-06-19 14:45:00	65
0218-0037	2018-06-19 15:00:00	63
0218-0037	2018-06-19 15:15:00	33
0218-0037	2018-06-19 15:30:00	40
0218-0037	2018-06-19 15:45:00	17
0218-0037	2018-06-19 16:00:00	38
0218-0037	2018-06-19 16:15:00	76
0218-0037	2018-06-19 16:30:00	54
0218-0037	2018-06-19 16:45:00	145
0218-0037	2018-06-19 17:00:00	0
0218-0037	2018-06-19 17:15:00	106
0218-0037	2018-06-19 17:30:00	73
0218-0037	2018-06-19 17:45:00	86
0218-0037	2018-06-19 18:00:00	371
0218-0037	2018-06-19 18:15:00	137
0218-0037	2018-06-19 18:30:00	187
0218-0037	2018-06-19 18:45:00	153
0218-0037	2018-06-19 19:00:00	383
0218-0037	2018-06-19 19:15:00	0
0218-0037	2018-06-19 19:30:00	61
0218-0037	2018-06-19 19:45:00	365
0218-0037	2018-06-19 20:00:00	64
0218-0037	2018-06-19 20:15:00	0
0218-0037	2018-06-19 20:30:00	0
0218-0037	2018-06-19 20:45:00	0
0218-0037	2018-06-19 21:00:00	16
0218-0037	2018-06-19 21:15:00	86
0218-0037	2018-06-19 21:30:00	140
0218-0037	2018-06-19 21:45:00	0
0218-0037	2018-06-19 22:00:00	0
0218-0037	2018-06-19 22:15:00	13
0218-0037	2018-06-19 22:30:00	16
0218-0037	2018-06-19 22:45:00	7
0218-0037	2018-06-19 23:00:00	7
0218-0037	2018-06-19 23:15:00	6
0218-0037	2018-06-19 23:30:00	0
0218-0037	2018-06-19 23:45:00	0
0218-0037	2018-06-20 00:00:00	0
0218-0037	2018-06-20 00:15:00	0
0218-0037	2018-06-20 00:30:00	0
0218-0037	2018-06-20 00:45:00	0
0218-0037	2018-06-20 01:00:00	0
0218-0037	2018-06-20 01:15:00	0
0218-0037	2018-06-20 01:30:00	0
0218-0037	2018-06-20 01:45:00	0
0218-0037	2018-06-20 02:00:00	0
0218-0037	2018-06-20 02:15:00	0
0218-0037	2018-06-20 02:30:00	0
0218-0037	2018-06-20 02:45:00	0
0218-0037	2018-06-20 03:00:00	0
0218-0037	2018-06-20 03:15:00	0
0218-0037	2018-06-20 03:30:00	0
0218-0037	2018-06-20 03:45:00	7
0218-0037	2018-06-20 04:00:00	0
0218-0037	2018-06-20 04:15:00	0
0218-0037	2018-06-20 04:30:00	0
0218-0037	2018-06-20 04:45:00	0
0218-0037	2018-06-20 05:00:00	0
0218-0037	2018-06-20 05:15:00	6
0218-0037	2018-06-20 05:30:00	0
0218-0037	2018-06-20 05:45:00	0
0218-0037	2018-06-20 06:00:00	0
0218-0037	2018-06-20 06:15:00	8
0218-0037	2018-06-20 06:30:00	0
0218-0037	2018-06-20 06:45:00	0
0218-0037	2018-06-20 07:00:00	0
0218-0037	2018-06-20 07:15:00	0
0218-0037	2018-06-20 07:30:00	0
0218-0037	2018-06-20 07:45:00	4
0218-0037	2018-06-20 08:00:00	0
0218-0037	2018-06-20 08:15:00	0
0218-0037	2018-06-20 08:30:00	85
0218-0037	2018-06-20 08:45:00	86
0218-0037	2018-06-20 09:00:00	0
0218-0037	2018-06-20 09:15:00	0
0218-0037	2018-06-20 09:30:00	55
0218-0037	2018-06-20 09:45:00	33
0218-0037	2018-06-20 10:00:00	295
0218-0037	2018-06-20 10:15:00	63
0218-0037	2018-06-20 10:30:00	0
0218-0037	2018-06-20 10:45:00	0
0218-0037	2018-06-20 11:00:00	12
0218-0037	2018-06-20 11:15:00	0
0218-0037	2018-06-20 11:30:00	384
0218-0037	2018-06-20 11:45:00	13
0218-0037	2018-06-20 12:00:00	368
0218-0037	2018-06-20 12:15:00	161
0218-0037	2018-06-20 12:30:00	170
0218-0037	2018-06-20 12:45:00	301
0218-0037	2018-06-20 13:00:00	348
0218-0037	2018-06-20 13:15:00	5
0218-0037	2018-06-20 13:30:00	236
0218-0037	2018-06-20 13:45:00	117
0218-0037	2018-06-20 14:00:00	136
0218-0037	2018-06-20 14:15:00	40
0218-0037	2018-06-20 14:30:00	0
0218-0037	2018-06-20 14:45:00	34
0218-0037	2018-06-20 15:00:00	384
0218-0037	2018-06-20 15:15:00	148
0218-0037	2018-06-20 15:30:00	45
0218-0037	2018-06-20 15:45:00	0
0218-0037	2018-06-20 16:00:00	107
0218-0037	2018-06-20 16:15:00	81
0218-0037	2018-06-20 16:30:00	23
0218-0037	2018-06-20 16:45:00	0
0218-0037	2018-06-20 17:00:00	5
0218-0037	2018-06-20 17:15:00	0
0218-0037	2018-06-20 17:30:00	0
0218-0037	2018-06-20 17:45:00	24
0218-0037	2018-06-20 18:00:00	0
0218-0037	2018-06-20 18:15:00	65
0218-0037	2018-06-20 18:30:00	92
0218-0037	2018-06-20 18:45:00	92
0218-0037	2018-06-20 19:00:00	90
0218-0037	2018-06-20 19:15:00	57
0218-0037	2018-06-20 19:30:00	58
0218-0037	2018-06-20 19:45:00	171
0218-0037	2018-06-20 20:00:00	0
0218-0037	2018-06-20 20:15:00	26
0218-0037	2018-06-20 20:30:00	111
0218-0037	2018-06-20 20:45:00	126
0218-0037	2018-06-20 21:00:00	53
0218-0037	2018-06-20 21:15:00	42
0218-0037	2018-06-20 21:30:00	0
0218-0037	2018-06-20 21:45:00	5
0218-0037	2018-06-20 22:00:00	0
0218-0037	2018-06-20 22:15:00	0
0218-0037	2018-06-20 22:30:00	0
0218-0037	2018-06-20 22:45:00	0
0218-0037	2018-06-20 23:00:00	68
0218-0037	2018-06-20 23:15:00	0
0218-0037	2018-06-20 23:30:00	0
0218-0037	2018-06-20 23:45:00	17
0218-0037	2018-06-21 00:00:00	7
0218-0037	2018-06-21 00:15:00	0
0218-0037	2018-06-21 00:30:00	0
0218-0037	2018-06-21 00:45:00	0
0218-0037	2018-06-21 01:00:00	0
0218-0037	2018-06-21 01:15:00	0
0218-0037	2018-06-21 01:30:00	0
0218-0037	2018-06-21 01:45:00	0
0218-0037	2018-06-21 02:00:00	0
0218-0037	2018-06-21 02:15:00	0
0218-0037	2018-06-21 02:30:00	0
0218-0037	2018-06-21 02:45:00	0
0218-0037	2018-06-21 03:00:00	0
0218-0037	2018-06-21 03:15:00	0
0218-0037	2018-06-21 03:30:00	0
0218-0037	2018-06-21 03:45:00	0
0218-0037	2018-06-21 04:00:00	0
0218-0037	2018-06-21 04:15:00	0
0218-0037	2018-06-21 04:30:00	0
0218-0037	2018-06-21 04:45:00	0
0218-0037	2018-06-21 05:00:00	0
0218-0037	2018-06-21 05:15:00	0
0218-0037	2018-06-21 05:30:00	0
0218-0037	2018-06-21 05:45:00	0
0218-0037	2018-06-21 06:00:00	0
0218-0037	2018-06-21 06:15:00	0
0218-0037	2018-06-21 06:30:00	0
0218-0037	2018-06-21 06:45:00	0
0218-0037	2018-06-21 07:00:00	0
0218-0037	2018-06-21 07:15:00	0
0218-0037	2018-06-21 07:30:00	0
0218-0037	2018-06-21 07:45:00	0
0218-0037	2018-06-21 08:00:00	54
0218-0037	2018-06-21 08:15:00	0
0218-0037	2018-06-21 08:30:00	153
0218-0037	2018-06-21 08:45:00	0
0218-0037	2018-06-21 09:00:00	355
0218-0037	2018-06-21 09:15:00	88
0218-0037	2018-06-21 09:30:00	17
0218-0037	2018-06-21 09:45:00	26
0218-0037	2018-06-21 10:00:00	28
0218-0037	2018-06-21 10:15:00	20
0218-0037	2018-06-21 10:30:00	0
0218-0037	2018-06-21 10:45:00	0
0218-0037	2018-06-21 11:00:00	0
0218-0037	2018-06-21 11:15:00	0
0218-0037	2018-06-21 11:30:00	14
0218-0037	2018-06-21 11:45:00	30
0218-0037	2018-06-21 12:00:00	685
0218-0037	2018-06-21 12:15:00	0
0218-0037	2018-06-21 12:30:00	393
0218-0037	2018-06-21 12:45:00	7
0218-0037	2018-06-21 13:00:00	24
0218-0037	2018-06-21 13:15:00	449
0218-0037	2018-06-21 13:30:00	0
0218-0037	2018-06-21 13:45:00	0
0218-0037	2018-06-21 14:00:00	35
0218-0037	2018-06-21 14:15:00	0
0218-0037	2018-06-21 14:30:00	0
0218-0037	2018-06-21 14:45:00	0
0218-0037	2018-06-21 15:00:00	379
0218-0037	2018-06-21 15:15:00	170
0218-0037	2018-06-21 15:30:00	78
0218-0037	2018-06-21 15:45:00	42
0218-0037	2018-06-21 16:00:00	5
0218-0037	2018-06-21 16:15:00	19
0218-0037	2018-06-21 16:30:00	27
0218-0037	2018-06-21 16:45:00	27
0218-0037	2018-06-21 17:00:00	0
0218-0037	2018-06-21 17:15:00	0
0218-0037	2018-06-21 17:30:00	73
0218-0037	2018-06-21 17:45:00	137
0218-0037	2018-06-21 18:00:00	0
0218-0037	2018-06-21 18:15:00	0
0218-0037	2018-06-21 18:30:00	114
0218-0037	2018-06-21 18:45:00	145
0218-0037	2018-06-21 19:00:00	9
0218-0037	2018-06-21 19:15:00	0
0218-0037	2018-06-21 19:30:00	0
0218-0037	2018-06-21 19:45:00	122
0218-0037	2018-06-21 20:00:00	46
0218-0037	2018-06-21 20:15:00	61
0218-0037	2018-06-21 20:30:00	0
0218-0037	2018-06-21 20:45:00	0
0218-0037	2018-06-21 21:00:00	0
0218-0037	2018-06-21 21:15:00	0
0218-0037	2018-06-21 21:30:00	0
0218-0037	2018-06-21 21:45:00	0
0218-0037	2018-06-21 22:00:00	0
0218-0037	2018-06-21 22:15:00	0
0218-0037	2018-06-21 22:30:00	0
0218-0037	2018-06-21 22:45:00	0
0218-0037	2018-06-21 23:00:00	0
0218-0037	2018-06-21 23:15:00	0
0218-0037	2018-06-21 23:30:00	0
0218-0037	2018-06-21 23:45:00	0
0218-0037	2018-06-22 00:00:00	0
0218-0037	2018-06-22 00:15:00	0
0218-0037	2018-06-22 00:30:00	0
0218-0037	2018-06-22 00:45:00	0
0218-0037	2018-06-22 01:00:00	0
0218-0037	2018-06-22 01:15:00	0
0218-0037	2018-06-22 01:30:00	0
0218-0037	2018-06-22 01:45:00	0
0218-0037	2018-06-22 02:00:00	0
0218-0037	2018-06-22 02:15:00	0
0218-0037	2018-06-22 02:30:00	0
0218-0037	2018-06-22 02:45:00	0
0218-0037	2018-06-22 03:00:00	0
0218-0037	2018-06-22 03:15:00	0
0218-0037	2018-06-22 03:30:00	0
0218-0037	2018-06-22 03:45:00	0
0218-0037	2018-06-22 04:00:00	0
0218-0037	2018-06-22 04:15:00	0
0218-0037	2018-06-22 04:30:00	0
0218-0037	2018-06-22 04:45:00	0
0218-0037	2018-06-22 05:00:00	0
0218-0037	2018-06-22 05:15:00	0
0218-0037	2018-06-22 05:30:00	0
0218-0037	2018-06-22 05:45:00	0
0218-0037	2018-06-22 06:00:00	0
0218-0037	2018-06-22 06:15:00	0
0218-0037	2018-06-22 06:30:00	0
0218-0037	2018-06-22 06:45:00	0
0218-0037	2018-06-22 07:00:00	0
0218-0037	2018-06-22 07:15:00	0
0218-0037	2018-06-22 07:30:00	0
0218-0037	2018-06-22 07:45:00	0
0218-0037	2018-06-22 08:00:00	123
0218-0037	2018-06-22 08:15:00	39
0218-0037	2018-06-22 08:30:00	36
0218-0037	2018-06-22 08:45:00	269
0218-0037	2018-06-22 09:00:00	33
0218-0037	2018-06-22 09:15:00	0
0218-0037	2018-06-22 09:30:00	0
0218-0037	2018-06-22 09:45:00	40
0218-0037	2018-06-22 10:00:00	103
0218-0037	2018-06-22 10:15:00	0
0218-0037	2018-06-22 10:30:00	0
0218-0037	2018-06-22 10:45:00	8
0218-0037	2018-06-22 11:00:00	15
0218-0037	2018-06-22 11:15:00	79
0218-0037	2018-06-22 11:30:00	320
0218-0037	2018-06-22 11:45:00	212
0218-0037	2018-06-22 12:00:00	325
0218-0037	2018-06-22 12:15:00	325
0218-0037	2018-06-22 12:30:00	160
0218-0037	2018-06-22 12:45:00	190
0218-0037	2018-06-22 13:00:00	462
0218-0037	2018-06-22 13:15:00	5
0218-0037	2018-06-22 13:30:00	142
0218-0037	2018-06-22 13:45:00	6
0218-0037	2018-06-22 14:00:00	281
0218-0037	2018-06-22 14:15:00	10
0218-0037	2018-06-22 14:30:00	0
0218-0037	2018-06-22 14:45:00	0
0218-0037	2018-06-22 15:00:00	20
0218-0037	2018-06-22 15:15:00	903
0218-0037	2018-06-22 15:30:00	0
0218-0037	2018-06-22 15:45:00	0
0218-0037	2018-06-22 16:00:00	106
0218-0037	2018-06-22 16:15:00	0
0218-0037	2018-06-22 16:30:00	7
0218-0037	2018-06-22 16:45:00	128
0218-0037	2018-06-22 17:00:00	314
0218-0037	2018-06-22 17:15:00	64
0218-0037	2018-06-22 17:30:00	26
0218-0037	2018-06-22 17:45:00	82
0218-0037	2018-06-22 18:00:00	116
0218-0037	2018-06-22 18:15:00	11
0218-0037	2018-06-22 18:30:00	199
0218-0037	2018-06-22 18:45:00	0
0218-0037	2018-06-22 19:00:00	107
0218-0037	2018-06-22 19:15:00	235
0218-0037	2018-06-22 19:30:00	143
0218-0037	2018-06-22 19:45:00	371
0218-0037	2018-06-22 20:00:00	10
0218-0037	2018-06-22 20:15:00	51
0218-0037	2018-06-22 20:30:00	297
0218-0037	2018-06-22 20:45:00	10
0218-0037	2018-06-22 21:00:00	575
0218-0037	2018-06-22 21:15:00	13
0218-0037	2018-06-22 21:30:00	99
0218-0037	2018-06-22 21:45:00	34
0218-0037	2018-06-22 22:00:00	36
0218-0037	2018-06-22 22:15:00	125
0218-0037	2018-06-22 22:30:00	37
0218-0037	2018-06-22 22:45:00	37
0218-0037	2018-06-22 23:00:00	96
0218-0037	2018-06-22 23:15:00	0
0218-0037	2018-06-22 23:30:00	0
0218-0037	2018-06-22 23:45:00	0
0218-0037	2018-06-23 00:00:00	0
0218-0037	2018-06-23 00:15:00	0
0218-0037	2018-06-23 00:30:00	0
0218-0037	2018-06-23 00:45:00	0
0218-0037	2018-06-23 01:00:00	6
0218-0037	2018-06-23 01:15:00	40
0218-0037	2018-06-23 01:30:00	94
0218-0037	2018-06-23 01:45:00	0
0218-0037	2018-06-23 02:00:00	0
0218-0037	2018-06-23 02:15:00	0
0218-0037	2018-06-23 02:30:00	0
0218-0037	2018-06-23 02:45:00	0
0218-0037	2018-06-23 03:00:00	0
0218-0037	2018-06-23 03:15:00	0
0218-0037	2018-06-23 03:30:00	0
0218-0037	2018-06-23 03:45:00	0
0218-0037	2018-06-23 04:00:00	0
0218-0037	2018-06-23 04:15:00	0
0218-0037	2018-06-23 04:30:00	0
0218-0037	2018-06-23 04:45:00	0
0218-0037	2018-06-23 05:00:00	0
0218-0037	2018-06-23 05:15:00	0
0218-0037	2018-06-23 05:30:00	0
0218-0037	2018-06-23 05:45:00	0
0218-0037	2018-06-23 06:00:00	0
0218-0037	2018-06-23 06:15:00	0
0218-0037	2018-06-23 06:30:00	0
0218-0037	2018-06-23 06:45:00	0
0218-0037	2018-06-23 07:00:00	0
0218-0037	2018-06-23 07:15:00	0
0218-0037	2018-06-23 07:30:00	0
0218-0037	2018-06-23 07:45:00	0
0218-0037	2018-06-23 08:00:00	0
0218-0037	2018-06-23 08:15:00	0
0218-0037	2018-06-23 08:30:00	56
0218-0037	2018-06-23 08:45:00	0
0218-0037	2018-06-23 09:00:00	0
0218-0037	2018-06-23 09:15:00	102
0218-0037	2018-06-23 09:30:00	168
0218-0037	2018-06-23 09:45:00	83
0218-0037	2018-06-23 10:00:00	91
0218-0037	2018-06-23 10:15:00	28
0218-0037	2018-06-23 10:30:00	61
0218-0037	2018-06-23 10:45:00	127
0218-0037	2018-06-23 11:00:00	58
0218-0037	2018-06-23 11:15:00	47
0218-0037	2018-06-23 11:30:00	133
0218-0037	2018-06-23 11:45:00	7
0218-0037	2018-06-23 12:00:00	177
0218-0037	2018-06-23 12:15:00	349
0218-0037	2018-06-23 12:30:00	0
0218-0037	2018-06-23 12:45:00	42
0218-0037	2018-06-23 13:00:00	247
0218-0037	2018-06-23 13:15:00	6
0218-0037	2018-06-23 13:30:00	9
0218-0037	2018-06-23 13:45:00	99
0218-0037	2018-06-23 14:00:00	0
0218-0037	2018-06-23 14:15:00	9
0218-0037	2018-06-23 14:30:00	0
0218-0037	2018-06-23 14:45:00	0
0218-0037	2018-06-23 15:00:00	0
0218-0037	2018-06-23 15:15:00	0
0218-0037	2018-06-23 15:30:00	0
0218-0037	2018-06-23 15:45:00	18
0218-0037	2018-06-23 16:00:00	56
0218-0037	2018-06-23 16:15:00	51
0218-0037	2018-06-23 16:30:00	0
0218-0037	2018-06-23 16:45:00	153
0218-0037	2018-06-23 17:00:00	91
0218-0037	2018-06-23 17:15:00	147
0218-0037	2018-06-23 17:30:00	19
0218-0037	2018-06-23 17:45:00	7
0218-0037	2018-06-23 18:00:00	86
0218-0037	2018-06-23 18:15:00	53
0218-0037	2018-06-23 18:30:00	99
0218-0037	2018-06-23 18:45:00	160
0218-0037	2018-06-23 19:00:00	108
0218-0037	2018-06-23 19:15:00	124
0218-0037	2018-06-23 19:30:00	128
0218-0037	2018-06-23 19:45:00	130
0218-0037	2018-06-23 20:00:00	41
0218-0037	2018-06-23 20:15:00	49
0218-0037	2018-06-23 20:30:00	35
0218-0037	2018-06-23 20:45:00	13
0218-0037	2018-06-23 21:00:00	0
0218-0037	2018-06-23 21:15:00	126
0218-0037	2018-06-23 21:30:00	88
0218-0037	2018-06-23 21:45:00	104
0218-0037	2018-06-23 22:00:00	0
0218-0037	2018-06-23 22:15:00	201
0218-0037	2018-06-23 22:30:00	60
0218-0037	2018-06-23 22:45:00	0
0218-0037	2018-06-23 23:00:00	15
0218-0037	2018-06-23 23:15:00	8
0218-0037	2018-06-23 23:30:00	29
0218-0037	2018-06-23 23:45:00	0
0218-0037	2018-06-24 00:00:00	42
0218-0037	2018-06-24 00:15:00	0
0218-0037	2018-06-24 00:30:00	0
0218-0037	2018-06-24 00:45:00	0
0218-0037	2018-06-24 01:00:00	0
0218-0037	2018-06-24 01:15:00	0
0218-0037	2018-06-24 01:30:00	0
0218-0037	2018-06-24 01:45:00	0
0218-0037	2018-06-24 02:00:00	9
0218-0037	2018-06-24 02:15:00	0
0218-0037	2018-06-24 02:30:00	0
0218-0037	2018-06-24 02:45:00	0
0218-0037	2018-06-24 03:00:00	0
0218-0037	2018-06-24 03:15:00	0
0218-0037	2018-06-24 03:30:00	0
0218-0037	2018-06-24 03:45:00	0
0218-0037	2018-06-24 04:00:00	0
0218-0037	2018-06-24 04:15:00	0
0218-0037	2018-06-24 04:30:00	0
0218-0037	2018-06-24 04:45:00	0
0218-0037	2018-06-24 05:00:00	0
0218-0037	2018-06-24 05:15:00	0
0218-0037	2018-06-24 05:30:00	0
0218-0037	2018-06-24 05:45:00	0
0218-0037	2018-06-24 06:00:00	0
0218-0037	2018-06-24 06:15:00	0
0218-0037	2018-06-24 06:30:00	0
0218-0037	2018-06-24 06:45:00	0
0218-0037	2018-06-24 07:00:00	0
0218-0037	2018-06-24 07:15:00	0
0218-0037	2018-06-24 07:30:00	0
0218-0037	2018-06-24 07:45:00	0
0218-0037	2018-06-24 08:00:00	0
0218-0037	2018-06-24 08:15:00	0
0218-0037	2018-06-24 08:30:00	0
0218-0037	2018-06-24 08:45:00	0
0218-0037	2018-06-24 09:00:00	0
0218-0037	2018-06-24 09:15:00	0
0218-0037	2018-06-24 09:30:00	34
0218-0037	2018-06-24 09:45:00	31
0218-0037	2018-06-24 10:00:00	401
0218-0037	2018-06-24 10:15:00	434
0218-0037	2018-06-24 10:30:00	4
0218-0037	2018-06-24 10:45:00	8
0218-0037	2018-06-24 11:00:00	757
0218-0037	2018-06-24 11:15:00	165
0218-0037	2018-06-24 11:30:00	567
0218-0037	2018-06-24 11:45:00	764
0218-0037	2018-06-24 12:00:00	38
0218-0037	2018-06-24 12:15:00	0
0218-0037	2018-06-24 12:30:00	20
0218-0037	2018-06-24 12:45:00	30
0218-0037	2018-06-24 13:00:00	769
0218-0037	2018-06-24 13:15:00	103
0218-0037	2018-06-24 13:30:00	85
0218-0037	2018-06-24 13:45:00	0
0218-0037	2018-06-24 14:00:00	7
0218-0037	2018-06-24 14:15:00	0
0218-0037	2018-06-24 14:30:00	47
0218-0037	2018-06-24 14:45:00	402
0218-0037	2018-06-24 15:00:00	495
0218-0037	2018-06-24 15:15:00	299
0218-0037	2018-06-24 15:30:00	9
0218-0037	2018-06-24 15:45:00	198
0218-0037	2018-06-24 16:00:00	460
0218-0037	2018-06-24 16:15:00	403
0218-0037	2018-06-24 16:30:00	51
0218-0037	2018-06-24 16:45:00	7
0218-0037	2018-06-24 17:00:00	338
0218-0037	2018-06-24 17:15:00	286
0218-0037	2018-06-24 17:30:00	246
0218-0037	2018-06-24 17:45:00	493
0218-0037	2018-06-24 18:00:00	369
0218-0037	2018-06-24 18:15:00	158
0218-0037	2018-06-24 18:30:00	0
0218-0037	2018-06-24 18:45:00	49
0218-0037	2018-06-24 19:00:00	102
0218-0037	2018-06-24 19:15:00	7
0218-0037	2018-06-24 19:30:00	36
0218-0037	2018-06-24 19:45:00	28
0218-0037	2018-06-24 20:00:00	67
0218-0037	2018-06-24 20:15:00	50
0218-0037	2018-06-24 20:30:00	0
0218-0037	2018-06-24 20:45:00	0
0218-0037	2018-06-24 21:00:00	0
0218-0037	2018-06-24 21:15:00	55
0218-0037	2018-06-24 21:30:00	0
0218-0037	2018-06-24 21:45:00	53
0218-0037	2018-06-24 22:00:00	0
0218-0037	2018-06-24 22:15:00	0
0218-0037	2018-06-24 22:30:00	6
0218-0037	2018-06-24 22:45:00	0
0218-0037	2018-06-24 23:00:00	6
0218-0037	2018-06-24 23:15:00	0
0218-0037	2018-06-24 23:30:00	0
0218-0037	2018-06-24 23:45:00	0
0218-0037	2018-06-25 00:00:00	0
0218-0037	2018-06-25 00:15:00	0
0218-0037	2018-06-25 00:30:00	0
0218-0037	2018-06-25 00:45:00	66
0218-0037	2018-06-25 01:00:00	0
0218-0037	2018-06-25 01:15:00	0
0218-0037	2018-06-25 01:30:00	0
0218-0037	2018-06-25 01:45:00	0
0218-0037	2018-06-25 02:00:00	0
0218-0037	2018-06-25 02:15:00	0
0218-0037	2018-06-25 02:30:00	0
0218-0037	2018-06-25 02:45:00	0
0218-0037	2018-06-25 03:00:00	0
0218-0037	2018-06-25 03:15:00	0
0218-0037	2018-06-25 03:30:00	0
0218-0037	2018-06-25 03:45:00	0
0218-0037	2018-06-25 04:00:00	0
0218-0037	2018-06-25 04:15:00	0
0218-0037	2018-06-25 04:30:00	0
0218-0037	2018-06-25 04:45:00	0
0218-0037	2018-06-25 05:00:00	0
0218-0037	2018-06-25 05:15:00	6
0218-0037	2018-06-25 05:30:00	0
0218-0037	2018-06-25 05:45:00	0
0218-0037	2018-06-25 06:00:00	0
0218-0037	2018-06-25 06:15:00	0
0218-0037	2018-06-25 06:30:00	0
0218-0037	2018-06-25 06:45:00	0
0218-0037	2018-06-25 07:00:00	0
0218-0037	2018-06-25 07:15:00	0
0218-0037	2018-06-25 07:30:00	39
0218-0037	2018-06-25 07:45:00	0
0218-0037	2018-06-25 08:00:00	80
0218-0037	2018-06-25 08:15:00	120
0218-0037	2018-06-25 08:30:00	37
0218-0037	2018-06-25 08:45:00	255
0218-0037	2018-06-25 09:00:00	22
0218-0037	2018-06-25 09:15:00	0
0218-0037	2018-06-25 09:30:00	0
0218-0037	2018-06-25 09:45:00	0
0218-0037	2018-06-25 10:00:00	0
0218-0037	2018-06-25 10:15:00	0
0218-0037	2018-06-25 10:30:00	0
0218-0037	2018-06-25 10:45:00	0
0218-0037	2018-06-25 11:00:00	9
0218-0037	2018-06-25 11:15:00	0
0218-0037	2018-06-25 11:30:00	7
0218-0037	2018-06-25 11:45:00	0
0218-0037	2018-06-25 12:00:00	0
0218-0037	2018-06-25 12:15:00	0
0218-0037	2018-06-25 12:30:00	0
0218-0037	2018-06-25 12:45:00	0
0218-0037	2018-06-25 13:00:00	0
0218-0037	2018-06-25 13:15:00	0
0218-0037	2018-06-25 13:30:00	0
0218-0037	2018-06-25 13:45:00	0
0218-0037	2018-06-25 14:00:00	0
0218-0037	2018-06-25 14:15:00	0
0218-0037	2018-06-25 14:30:00	0
0218-0037	2018-06-25 14:45:00	0
0218-0037	2018-06-25 15:00:00	0
0218-0037	2018-06-25 15:15:00	277
0218-0037	2018-06-25 15:30:00	0
0218-0037	2018-06-25 15:45:00	205
0218-0037	2018-06-25 16:00:00	205
0218-0037	2018-06-25 16:15:00	0
0218-0037	2018-06-25 16:30:00	0
0218-0037	2018-06-25 16:45:00	0
0218-0037	2018-06-25 17:00:00	0
0218-0037	2018-06-25 17:15:00	0
0218-0037	2018-06-25 17:30:00	0
0218-0037	2018-06-25 17:45:00	0
0218-0037	2018-06-25 18:00:00	0
0218-0037	2018-06-25 18:15:00	0
0218-0037	2018-06-25 18:30:00	0
0218-0037	2018-06-25 18:45:00	0
0218-0037	2018-06-25 19:00:00	0
0218-0037	2018-06-25 19:15:00	0
0218-0037	2018-06-25 19:30:00	0
0218-0037	2018-06-25 19:45:00	0
0218-0037	2018-06-25 20:00:00	0
0218-0037	2018-06-25 20:15:00	0
0218-0037	2018-06-25 20:30:00	0
0218-0037	2018-06-25 20:45:00	0
0218-0037	2018-06-25 21:00:00	0
0218-0037	2018-06-25 21:15:00	0
0218-0037	2018-06-25 21:30:00	0
0218-0037	2018-06-25 21:45:00	0
0218-0037	2018-06-25 22:00:00	0
0218-0037	2018-06-25 22:15:00	0
0218-0037	2018-06-25 22:30:00	0
0218-0037	2018-06-25 22:45:00	0
0218-0037	2018-06-25 23:00:00	0
0218-0037	2018-06-25 23:15:00	0
0218-0037	2018-06-25 23:30:00	0
0218-0037	2018-06-25 23:45:00	0
