## Supplementary Data 2 for "Digital phenotyping by consumer wearables identifies sleep-associated markers of cardiovascular disease risk and biological aging": ActivityTable_0315-0051-NHC.tsv

0315-0051	2016-04-06 00:00:00	0
0315-0051	2016-04-06 00:15:00	0
0315-0051	2016-04-06 00:30:00	0
0315-0051	2016-04-06 00:45:00	0
0315-0051	2016-04-06 01:00:00	0
0315-0051	2016-04-06 01:15:00	0
0315-0051	2016-04-06 01:30:00	0
0315-0051	2016-04-06 01:45:00	0
0315-0051	2016-04-06 02:00:00	0
0315-0051	2016-04-06 02:15:00	0
0315-0051	2016-04-06 02:30:00	0
0315-0051	2016-04-06 02:45:00	0
0315-0051	2016-04-06 03:00:00	0
0315-0051	2016-04-06 03:15:00	0
0315-0051	2016-04-06 03:30:00	0
0315-0051	2016-04-06 03:45:00	0
0315-0051	2016-04-06 04:00:00	0
0315-0051	2016-04-06 04:15:00	0
0315-0051	2016-04-06 04:30:00	0
0315-0051	2016-04-06 04:45:00	0
0315-0051	2016-04-06 05:00:00	0
0315-0051	2016-04-06 05:15:00	0
0315-0051	2016-04-06 05:30:00	0
0315-0051	2016-04-06 05:45:00	0
0315-0051	2016-04-06 06:00:00	0
0315-0051	2016-04-06 06:15:00	0
0315-0051	2016-04-06 06:30:00	0
0315-0051	2016-04-06 06:45:00	0
0315-0051	2016-04-06 07:00:00	0
0315-0051	2016-04-06 07:15:00	0
0315-0051	2016-04-06 07:30:00	0
0315-0051	2016-04-06 07:45:00	0
0315-0051	2016-04-06 08:00:00	0
0315-0051	2016-04-06 08:15:00	0
0315-0051	2016-04-06 08:30:00	0
0315-0051	2016-04-06 08:45:00	0
0315-0051	2016-04-06 09:00:00	0
0315-0051	2016-04-06 09:15:00	0
0315-0051	2016-04-06 09:30:00	0
0315-0051	2016-04-06 09:45:00	0
0315-0051	2016-04-06 10:00:00	0
0315-0051	2016-04-06 10:15:00	0
0315-0051	2016-04-06 10:30:00	0
0315-0051	2016-04-06 10:45:00	0
0315-0051	2016-04-06 11:00:00	0
0315-0051	2016-04-06 11:15:00	0
0315-0051	2016-04-06 11:30:00	0
0315-0051	2016-04-06 11:45:00	0
0315-0051	2016-04-06 12:00:00	0
0315-0051	2016-04-06 12:15:00	0
0315-0051	2016-04-06 12:30:00	0
0315-0051	2016-04-06 12:45:00	0
0315-0051	2016-04-06 13:00:00	0
0315-0051	2016-04-06 13:15:00	0
0315-0051	2016-04-06 13:30:00	0
0315-0051	2016-04-06 13:45:00	0
0315-0051	2016-04-06 14:00:00	0
0315-0051	2016-04-06 14:15:00	0
0315-0051	2016-04-06 14:30:00	0
0315-0051	2016-04-06 14:45:00	0
0315-0051	2016-04-06 15:00:00	0
0315-0051	2016-04-06 15:15:00	0
0315-0051	2016-04-06 15:30:00	0
0315-0051	2016-04-06 15:45:00	0
0315-0051	2016-04-06 16:00:00	0
0315-0051	2016-04-06 16:15:00	0
0315-0051	2016-04-06 16:30:00	0
0315-0051	2016-04-06 16:45:00	0
0315-0051	2016-04-06 17:00:00	0
0315-0051	2016-04-06 17:15:00	0
0315-0051	2016-04-06 17:30:00	0
0315-0051	2016-04-06 17:45:00	0
0315-0051	2016-04-06 18:00:00	0
0315-0051	2016-04-06 18:15:00	0
0315-0051	2016-04-06 18:30:00	0
0315-0051	2016-04-06 18:45:00	0
0315-0051	2016-04-06 19:00:00	0
0315-0051	2016-04-06 19:15:00	0
0315-0051	2016-04-06 19:30:00	0
0315-0051	2016-04-06 19:45:00	0
0315-0051	2016-04-06 20:00:00	0
0315-0051	2016-04-06 20:15:00	0
0315-0051	2016-04-06 20:30:00	0
0315-0051	2016-04-06 20:45:00	0
0315-0051	2016-04-06 21:00:00	0
0315-0051	2016-04-06 21:15:00	0
0315-0051	2016-04-06 21:30:00	0
0315-0051	2016-04-06 21:45:00	0
0315-0051	2016-04-06 22:00:00	0
0315-0051	2016-04-06 22:15:00	0
0315-0051	2016-04-06 22:30:00	0
0315-0051	2016-04-06 22:45:00	0
0315-0051	2016-04-06 23:00:00	0
0315-0051	2016-04-06 23:15:00	0
0315-0051	2016-04-06 23:30:00	0
0315-0051	2016-04-06 23:45:00	0
0315-0051	2016-04-07 00:00:00	0
0315-0051	2016-04-07 00:15:00	0
0315-0051	2016-04-07 00:30:00	0
0315-0051	2016-04-07 00:45:00	0
0315-0051	2016-04-07 01:00:00	0
0315-0051	2016-04-07 01:15:00	0
0315-0051	2016-04-07 01:30:00	0
0315-0051	2016-04-07 01:45:00	0
0315-0051	2016-04-07 02:00:00	0
0315-0051	2016-04-07 02:15:00	0
0315-0051	2016-04-07 02:30:00	0
0315-0051	2016-04-07 02:45:00	0
0315-0051	2016-04-07 03:00:00	0
0315-0051	2016-04-07 03:15:00	0
0315-0051	2016-04-07 03:30:00	0
0315-0051	2016-04-07 03:45:00	0
0315-0051	2016-04-07 04:00:00	0
0315-0051	2016-04-07 04:15:00	0
0315-0051	2016-04-07 04:30:00	0
0315-0051	2016-04-07 04:45:00	0
0315-0051	2016-04-07 05:00:00	0
0315-0051	2016-04-07 05:15:00	0
0315-0051	2016-04-07 05:30:00	0
0315-0051	2016-04-07 05:45:00	0
0315-0051	2016-04-07 06:00:00	0
0315-0051	2016-04-07 06:15:00	0
0315-0051	2016-04-07 06:30:00	0
0315-0051	2016-04-07 06:45:00	0
0315-0051	2016-04-07 07:00:00	0
0315-0051	2016-04-07 07:15:00	0
0315-0051	2016-04-07 07:30:00	0
0315-0051	2016-04-07 07:45:00	0
0315-0051	2016-04-07 08:00:00	0
0315-0051	2016-04-07 08:15:00	0
0315-0051	2016-04-07 08:30:00	0
0315-0051	2016-04-07 08:45:00	0
0315-0051	2016-04-07 09:00:00	0
0315-0051	2016-04-07 09:15:00	0
0315-0051	2016-04-07 09:30:00	0
0315-0051	2016-04-07 09:45:00	0
0315-0051	2016-04-07 10:00:00	0
0315-0051	2016-04-07 10:15:00	0
0315-0051	2016-04-07 10:30:00	0
0315-0051	2016-04-07 10:45:00	0
0315-0051	2016-04-07 11:00:00	0
0315-0051	2016-04-07 11:15:00	0
0315-0051	2016-04-07 11:30:00	0
0315-0051	2016-04-07 11:45:00	0
0315-0051	2016-04-07 12:00:00	0
0315-0051	2016-04-07 12:15:00	0
0315-0051	2016-04-07 12:30:00	10
0315-0051	2016-04-07 12:45:00	81
0315-0051	2016-04-07 13:00:00	32
0315-0051	2016-04-07 13:15:00	124
0315-0051	2016-04-07 13:30:00	214
0315-0051	2016-04-07 13:45:00	0
0315-0051	2016-04-07 14:00:00	20
0315-0051	2016-04-07 14:15:00	126
0315-0051	2016-04-07 14:30:00	45
0315-0051	2016-04-07 14:45:00	8
0315-0051	2016-04-07 15:00:00	172
0315-0051	2016-04-07 15:15:00	499
0315-0051	2016-04-07 15:30:00	65
0315-0051	2016-04-07 15:45:00	431
0315-0051	2016-04-07 16:00:00	0
0315-0051	2016-04-07 16:15:00	130
0315-0051	2016-04-07 16:30:00	324
0315-0051	2016-04-07 16:45:00	214
0315-0051	2016-04-07 17:00:00	0
0315-0051	2016-04-07 17:15:00	68
0315-0051	2016-04-07 17:30:00	0
0315-0051	2016-04-07 17:45:00	9
0315-0051	2016-04-07 18:00:00	693
0315-0051	2016-04-07 18:15:00	53
0315-0051	2016-04-07 18:30:00	14
0315-0051	2016-04-07 18:45:00	176
0315-0051	2016-04-07 19:00:00	275
0315-0051	2016-04-07 19:15:00	46
0315-0051	2016-04-07 19:30:00	16
0315-0051	2016-04-07 19:45:00	9
0315-0051	2016-04-07 20:00:00	7
0315-0051	2016-04-07 20:15:00	6
0315-0051	2016-04-07 20:30:00	15
0315-0051	2016-04-07 20:45:00	89
0315-0051	2016-04-07 21:00:00	234
0315-0051	2016-04-07 21:15:00	0
0315-0051	2016-04-07 21:30:00	6
0315-0051	2016-04-07 21:45:00	78
0315-0051	2016-04-07 22:00:00	433
0315-0051	2016-04-07 22:15:00	152
0315-0051	2016-04-07 22:30:00	12
0315-0051	2016-04-07 22:45:00	76
0315-0051	2016-04-07 23:00:00	7
0315-0051	2016-04-07 23:15:00	33
0315-0051	2016-04-07 23:30:00	7
0315-0051	2016-04-07 23:45:00	0
0315-0051	2016-04-08 00:00:00	153
0315-0051	2016-04-08 00:15:00	72
0315-0051	2016-04-08 00:30:00	4
0315-0051	2016-04-08 00:45:00	33
0315-0051	2016-04-08 01:00:00	0
0315-0051	2016-04-08 01:15:00	0
0315-0051	2016-04-08 01:30:00	0
0315-0051	2016-04-08 01:45:00	0
0315-0051	2016-04-08 02:00:00	0
0315-0051	2016-04-08 02:15:00	0
0315-0051	2016-04-08 02:30:00	0
0315-0051	2016-04-08 02:45:00	0
0315-0051	2016-04-08 03:00:00	0
0315-0051	2016-04-08 03:15:00	0
0315-0051	2016-04-08 03:30:00	0
0315-0051	2016-04-08 03:45:00	0
0315-0051	2016-04-08 04:00:00	0
0315-0051	2016-04-08 04:15:00	0
0315-0051	2016-04-08 04:30:00	0
0315-0051	2016-04-08 04:45:00	0
0315-0051	2016-04-08 05:00:00	0
0315-0051	2016-04-08 05:15:00	0
0315-0051	2016-04-08 05:30:00	0
0315-0051	2016-04-08 05:45:00	0
0315-0051	2016-04-08 06:00:00	0
0315-0051	2016-04-08 06:15:00	0
0315-0051	2016-04-08 06:30:00	0
0315-0051	2016-04-08 06:45:00	0
0315-0051	2016-04-08 07:00:00	0
0315-0051	2016-04-08 07:15:00	0
0315-0051	2016-04-08 07:30:00	0
0315-0051	2016-04-08 07:45:00	0
0315-0051	2016-04-08 08:00:00	0
0315-0051	2016-04-08 08:15:00	0
0315-0051	2016-04-08 08:30:00	0
0315-0051	2016-04-08 08:45:00	0
0315-0051	2016-04-08 09:00:00	0
0315-0051	2016-04-08 09:15:00	0
0315-0051	2016-04-08 09:30:00	0
0315-0051	2016-04-08 09:45:00	0
0315-0051	2016-04-08 10:00:00	0
0315-0051	2016-04-08 10:15:00	0
0315-0051	2016-04-08 10:30:00	0
0315-0051	2016-04-08 10:45:00	0
0315-0051	2016-04-08 11:00:00	0
0315-0051	2016-04-08 11:15:00	187
0315-0051	2016-04-08 11:30:00	270
0315-0051	2016-04-08 11:45:00	23
0315-0051	2016-04-08 12:00:00	82
0315-0051	2016-04-08 12:15:00	0
0315-0051	2016-04-08 12:30:00	0
0315-0051	2016-04-08 12:45:00	58
0315-0051	2016-04-08 13:00:00	12
0315-0051	2016-04-08 13:15:00	74
0315-0051	2016-04-08 13:30:00	0
0315-0051	2016-04-08 13:45:00	0
0315-0051	2016-04-08 14:00:00	0
0315-0051	2016-04-08 14:15:00	0
0315-0051	2016-04-08 14:30:00	0
0315-0051	2016-04-08 14:45:00	114
0315-0051	2016-04-08 15:00:00	0
0315-0051	2016-04-08 15:15:00	0
0315-0051	2016-04-08 15:30:00	117
0315-0051	2016-04-08 15:45:00	73
0315-0051	2016-04-08 16:00:00	54
0315-0051	2016-04-08 16:15:00	32
0315-0051	2016-04-08 16:30:00	77
0315-0051	2016-04-08 16:45:00	232
0315-0051	2016-04-08 17:00:00	85
0315-0051	2016-04-08 17:15:00	162
0315-0051	2016-04-08 17:30:00	193
0315-0051	2016-04-08 17:45:00	28
0315-0051	2016-04-08 18:00:00	0
0315-0051	2016-04-08 18:15:00	34
0315-0051	2016-04-08 18:30:00	0
0315-0051	2016-04-08 18:45:00	0
0315-0051	2016-04-08 19:00:00	120
0315-0051	2016-04-08 19:15:00	12
0315-0051	2016-04-08 19:30:00	17
0315-0051	2016-04-08 19:45:00	300
0315-0051	2016-04-08 20:00:00	238
0315-0051	2016-04-08 20:15:00	424
0315-0051	2016-04-08 20:30:00	242
0315-0051	2016-04-08 20:45:00	565
0315-0051	2016-04-08 21:00:00	14
0315-0051	2016-04-08 21:15:00	17
0315-0051	2016-04-08 21:30:00	15
0315-0051	2016-04-08 21:45:00	9
0315-0051	2016-04-08 22:00:00	199
0315-0051	2016-04-08 22:15:00	62
0315-0051	2016-04-08 22:30:00	32
0315-0051	2016-04-08 22:45:00	34
0315-0051	2016-04-08 23:00:00	23
0315-0051	2016-04-08 23:15:00	49
0315-0051	2016-04-08 23:30:00	166
0315-0051	2016-04-08 23:45:00	53
0315-0051	2016-04-09 00:00:00	32
0315-0051	2016-04-09 00:15:00	0
0315-0051	2016-04-09 00:30:00	0
0315-0051	2016-04-09 00:45:00	0
0315-0051	2016-04-09 01:00:00	0
0315-0051	2016-04-09 01:15:00	31
0315-0051	2016-04-09 01:30:00	141
0315-0051	2016-04-09 01:45:00	0
0315-0051	2016-04-09 02:00:00	0
0315-0051	2016-04-09 02:15:00	8
0315-0051	2016-04-09 02:30:00	12
0315-0051	2016-04-09 02:45:00	0
0315-0051	2016-04-09 03:00:00	0
0315-0051	2016-04-09 03:15:00	8
0315-0051	2016-04-09 03:30:00	0
0315-0051	2016-04-09 03:45:00	0
0315-0051	2016-04-09 04:00:00	0
0315-0051	2016-04-09 04:15:00	0
0315-0051	2016-04-09 04:30:00	0
0315-0051	2016-04-09 04:45:00	0
0315-0051	2016-04-09 05:00:00	0
0315-0051	2016-04-09 05:15:00	0
0315-0051	2016-04-09 05:30:00	0
0315-0051	2016-04-09 05:45:00	0
0315-0051	2016-04-09 06:00:00	0
0315-0051	2016-04-09 06:15:00	0
0315-0051	2016-04-09 06:30:00	0
0315-0051	2016-04-09 06:45:00	0
0315-0051	2016-04-09 07:00:00	0
0315-0051	2016-04-09 07:15:00	0
0315-0051	2016-04-09 07:30:00	0
0315-0051	2016-04-09 07:45:00	0
0315-0051	2016-04-09 08:00:00	0
0315-0051	2016-04-09 08:15:00	0
0315-0051	2016-04-09 08:30:00	0
0315-0051	2016-04-09 08:45:00	0
0315-0051	2016-04-09 09:00:00	0
0315-0051	2016-04-09 09:15:00	0
0315-0051	2016-04-09 09:30:00	17
0315-0051	2016-04-09 09:45:00	134
0315-0051	2016-04-09 10:00:00	67
0315-0051	2016-04-09 10:15:00	134
0315-0051	2016-04-09 10:30:00	53
0315-0051	2016-04-09 10:45:00	31
0315-0051	2016-04-09 11:00:00	12
0315-0051	2016-04-09 11:15:00	9
0315-0051	2016-04-09 11:30:00	0
0315-0051	2016-04-09 11:45:00	0
0315-0051	2016-04-09 12:00:00	0
0315-0051	2016-04-09 12:15:00	0
0315-0051	2016-04-09 12:30:00	0
0315-0051	2016-04-09 12:45:00	0
0315-0051	2016-04-09 13:00:00	0
0315-0051	2016-04-09 13:15:00	31
0315-0051	2016-04-09 13:30:00	80
0315-0051	2016-04-09 13:45:00	131
0315-0051	2016-04-09 14:00:00	233
0315-0051	2016-04-09 14:15:00	224
0315-0051	2016-04-09 14:30:00	282
0315-0051	2016-04-09 14:45:00	27
0315-0051	2016-04-09 15:00:00	0
0315-0051	2016-04-09 15:15:00	0
0315-0051	2016-04-09 15:30:00	59
0315-0051	2016-04-09 15:45:00	56
0315-0051	2016-04-09 16:00:00	119
0315-0051	2016-04-09 16:15:00	111
0315-0051	2016-04-09 16:30:00	7
0315-0051	2016-04-09 16:45:00	16
0315-0051	2016-04-09 17:00:00	659
0315-0051	2016-04-09 17:15:00	358
0315-0051	2016-04-09 17:30:00	163
0315-0051	2016-04-09 17:45:00	562
0315-0051	2016-04-09 18:00:00	376
0315-0051	2016-04-09 18:15:00	0
0315-0051	2016-04-09 18:30:00	133
0315-0051	2016-04-09 18:45:00	271
0315-0051	2016-04-09 19:00:00	303
0315-0051	2016-04-09 19:15:00	656
0315-0051	2016-04-09 19:30:00	235
0315-0051	2016-04-09 19:45:00	458
0315-0051	2016-04-09 20:00:00	15
0315-0051	2016-04-09 20:15:00	78
0315-0051	2016-04-09 20:30:00	9
0315-0051	2016-04-09 20:45:00	0
0315-0051	2016-04-09 21:00:00	0
0315-0051	2016-04-09 21:15:00	142
0315-0051	2016-04-09 21:30:00	620
0315-0051	2016-04-09 21:45:00	380
0315-0051	2016-04-09 22:00:00	344
0315-0051	2016-04-09 22:15:00	303
0315-0051	2016-04-09 22:30:00	540
0315-0051	2016-04-09 22:45:00	42
0315-0051	2016-04-09 23:00:00	0
0315-0051	2016-04-09 23:15:00	63
0315-0051	2016-04-09 23:30:00	281
0315-0051	2016-04-09 23:45:00	136
0315-0051	2016-04-10 00:00:00	34
0315-0051	2016-04-10 00:15:00	47
0315-0051	2016-04-10 00:30:00	0
0315-0051	2016-04-10 00:45:00	4
0315-0051	2016-04-10 01:00:00	0
0315-0051	2016-04-10 01:15:00	79
0315-0051	2016-04-10 01:30:00	0
0315-0051	2016-04-10 01:45:00	7
0315-0051	2016-04-10 02:00:00	25
0315-0051	2016-04-10 02:15:00	0
0315-0051	2016-04-10 02:30:00	0
0315-0051	2016-04-10 02:45:00	30
0315-0051	2016-04-10 03:00:00	5
0315-0051	2016-04-10 03:15:00	0
0315-0051	2016-04-10 03:30:00	0
0315-0051	2016-04-10 03:45:00	11
0315-0051	2016-04-10 04:00:00	0
0315-0051	2016-04-10 04:15:00	0
0315-0051	2016-04-10 04:30:00	0
0315-0051	2016-04-10 04:45:00	0
0315-0051	2016-04-10 05:00:00	0
0315-0051	2016-04-10 05:15:00	0
0315-0051	2016-04-10 05:30:00	0
0315-0051	2016-04-10 05:45:00	0
0315-0051	2016-04-10 06:00:00	0
0315-0051	2016-04-10 06:15:00	0
0315-0051	2016-04-10 06:30:00	0
0315-0051	2016-04-10 06:45:00	0
0315-0051	2016-04-10 07:00:00	0
0315-0051	2016-04-10 07:15:00	0
0315-0051	2016-04-10 07:30:00	0
0315-0051	2016-04-10 07:45:00	0
0315-0051	2016-04-10 08:00:00	0
0315-0051	2016-04-10 08:15:00	0
0315-0051	2016-04-10 08:30:00	0
0315-0051	2016-04-10 08:45:00	0
0315-0051	2016-04-10 09:00:00	0
0315-0051	2016-04-10 09:15:00	0
0315-0051	2016-04-10 09:30:00	0
0315-0051	2016-04-10 09:45:00	0
0315-0051	2016-04-10 10:00:00	0
0315-0051	2016-04-10 10:15:00	0
0315-0051	2016-04-10 10:30:00	0
0315-0051	2016-04-10 10:45:00	0
0315-0051	2016-04-10 11:00:00	0
0315-0051	2016-04-10 11:15:00	0
0315-0051	2016-04-10 11:30:00	0
0315-0051	2016-04-10 11:45:00	300
0315-0051	2016-04-10 12:00:00	119
0315-0051	2016-04-10 12:15:00	51
0315-0051	2016-04-10 12:30:00	179
0315-0051	2016-04-10 12:45:00	172
0315-0051	2016-04-10 13:00:00	167
0315-0051	2016-04-10 13:15:00	24
0315-0051	2016-04-10 13:30:00	0
0315-0051	2016-04-10 13:45:00	24
0315-0051	2016-04-10 14:00:00	0
0315-0051	2016-04-10 14:15:00	0
0315-0051	2016-04-10 14:30:00	23
0315-0051	2016-04-10 14:45:00	0
0315-0051	2016-04-10 15:00:00	0
0315-0051	2016-04-10 15:15:00	0
0315-0051	2016-04-10 15:30:00	0
0315-0051	2016-04-10 15:45:00	0
0315-0051	2016-04-10 16:00:00	0
0315-0051	2016-04-10 16:15:00	0
0315-0051	2016-04-10 16:30:00	0
0315-0051	2016-04-10 16:45:00	188
0315-0051	2016-04-10 17:00:00	85
0315-0051	2016-04-10 17:15:00	25
0315-0051	2016-04-10 17:30:00	34
0315-0051	2016-04-10 17:45:00	0
0315-0051	2016-04-10 18:00:00	0
0315-0051	2016-04-10 18:15:00	0
0315-0051	2016-04-10 18:30:00	0
0315-0051	2016-04-10 18:45:00	207
0315-0051	2016-04-10 19:00:00	102
0315-0051	2016-04-10 19:15:00	32
0315-0051	2016-04-10 19:30:00	59
0315-0051	2016-04-10 19:45:00	147
0315-0051	2016-04-10 20:00:00	98
0315-0051	2016-04-10 20:15:00	0
0315-0051	2016-04-10 20:30:00	0
0315-0051	2016-04-10 20:45:00	0
0315-0051	2016-04-10 21:00:00	96
0315-0051	2016-04-10 21:15:00	14
0315-0051	2016-04-10 21:30:00	30
0315-0051	2016-04-10 21:45:00	266
0315-0051	2016-04-10 22:00:00	251
0315-0051	2016-04-10 22:15:00	337
0315-0051	2016-04-10 22:30:00	378
0315-0051	2016-04-10 22:45:00	31
0315-0051	2016-04-10 23:00:00	0
0315-0051	2016-04-10 23:15:00	16
0315-0051	2016-04-10 23:30:00	0
0315-0051	2016-04-10 23:45:00	8
0315-0051	2016-04-11 00:00:00	208
0315-0051	2016-04-11 00:15:00	6
0315-0051	2016-04-11 00:30:00	100
0315-0051	2016-04-11 00:45:00	0
0315-0051	2016-04-11 01:00:00	0
0315-0051	2016-04-11 01:15:00	20
0315-0051	2016-04-11 01:30:00	0
0315-0051	2016-04-11 01:45:00	51
0315-0051	2016-04-11 02:00:00	0
0315-0051	2016-04-11 02:15:00	9
0315-0051	2016-04-11 02:30:00	0
0315-0051	2016-04-11 02:45:00	0
0315-0051	2016-04-11 03:00:00	0
0315-0051	2016-04-11 03:15:00	0
0315-0051	2016-04-11 03:30:00	0
0315-0051	2016-04-11 03:45:00	0
0315-0051	2016-04-11 04:00:00	0
0315-0051	2016-04-11 04:15:00	0
0315-0051	2016-04-11 04:30:00	0
0315-0051	2016-04-11 04:45:00	0
0315-0051	2016-04-11 05:00:00	0
0315-0051	2016-04-11 05:15:00	0
0315-0051	2016-04-11 05:30:00	0
0315-0051	2016-04-11 05:45:00	0
0315-0051	2016-04-11 06:00:00	0
0315-0051	2016-04-11 06:15:00	0
0315-0051	2016-04-11 06:30:00	0
0315-0051	2016-04-11 06:45:00	0
0315-0051	2016-04-11 07:00:00	0
0315-0051	2016-04-11 07:15:00	0
0315-0051	2016-04-11 07:30:00	0
0315-0051	2016-04-11 07:45:00	0
0315-0051	2016-04-11 08:00:00	0
0315-0051	2016-04-11 08:15:00	0
0315-0051	2016-04-11 08:30:00	0
0315-0051	2016-04-11 08:45:00	0
0315-0051	2016-04-11 09:00:00	0
0315-0051	2016-04-11 09:15:00	0
0315-0051	2016-04-11 09:30:00	0
0315-0051	2016-04-11 09:45:00	0
0315-0051	2016-04-11 10:00:00	0
0315-0051	2016-04-11 10:15:00	16
0315-0051	2016-04-11 10:30:00	0
0315-0051	2016-04-11 10:45:00	0
0315-0051	2016-04-11 11:00:00	77
0315-0051	2016-04-11 11:15:00	60
0315-0051	2016-04-11 11:30:00	206
0315-0051	2016-04-11 11:45:00	167
0315-0051	2016-04-11 12:00:00	165
0315-0051	2016-04-11 12:15:00	231
0315-0051	2016-04-11 12:30:00	187
0315-0051	2016-04-11 12:45:00	35
0315-0051	2016-04-11 13:00:00	0
0315-0051	2016-04-11 13:15:00	0
0315-0051	2016-04-11 13:30:00	0
0315-0051	2016-04-11 13:45:00	0
0315-0051	2016-04-11 14:00:00	0
0315-0051	2016-04-11 14:15:00	84
0315-0051	2016-04-11 14:30:00	0
0315-0051	2016-04-11 14:45:00	197
0315-0051	2016-04-11 15:00:00	110
0315-0051	2016-04-11 15:15:00	256
0315-0051	2016-04-11 15:30:00	500
0315-0051	2016-04-11 15:45:00	921
0315-0051	2016-04-11 16:00:00	341
0315-0051	2016-04-11 16:15:00	32
0315-0051	2016-04-11 16:30:00	13
0315-0051	2016-04-11 16:45:00	291
0315-0051	2016-04-11 17:00:00	308
0315-0051	2016-04-11 17:15:00	85
0315-0051	2016-04-11 17:30:00	0
0315-0051	2016-04-11 17:45:00	17
0315-0051	2016-04-11 18:00:00	176
0315-0051	2016-04-11 18:15:00	35
0315-0051	2016-04-11 18:30:00	635
0315-0051	2016-04-11 18:45:00	435
0315-0051	2016-04-11 19:00:00	571
0315-0051	2016-04-11 19:15:00	228
0315-0051	2016-04-11 19:30:00	39
0315-0051	2016-04-11 19:45:00	275
0315-0051	2016-04-11 20:00:00	65
0315-0051	2016-04-11 20:15:00	0
0315-0051	2016-04-11 20:30:00	11
0315-0051	2016-04-11 20:45:00	288
0315-0051	2016-04-11 21:00:00	624
0315-0051	2016-04-11 21:15:00	229
0315-0051	2016-04-11 21:30:00	35
0315-0051	2016-04-11 21:45:00	152
0315-0051	2016-04-11 22:00:00	225
0315-0051	2016-04-11 22:15:00	4
0315-0051	2016-04-11 22:30:00	58
0315-0051	2016-04-11 22:45:00	235
0315-0051	2016-04-11 23:00:00	83
0315-0051	2016-04-11 23:15:00	383
0315-0051	2016-04-11 23:30:00	371
0315-0051	2016-04-11 23:45:00	191
