## Supplementary Data 2 for "Digital phenotyping by consumer wearables identifies sleep-associated markers of cardiovascular disease risk and biological aging": ActivityTable_0315-0061-NHC.tsv

0315-0061	2016-01-07 00:00:00	0
0315-0061	2016-01-07 00:15:00	0
0315-0061	2016-01-07 00:30:00	0
0315-0061	2016-01-07 00:45:00	0
0315-0061	2016-01-07 01:00:00	0
0315-0061	2016-01-07 01:15:00	0
0315-0061	2016-01-07 01:30:00	0
0315-0061	2016-01-07 01:45:00	0
0315-0061	2016-01-07 02:00:00	0
0315-0061	2016-01-07 02:15:00	0
0315-0061	2016-01-07 02:30:00	0
0315-0061	2016-01-07 02:45:00	0
0315-0061	2016-01-07 03:00:00	0
0315-0061	2016-01-07 03:15:00	0
0315-0061	2016-01-07 03:30:00	0
0315-0061	2016-01-07 03:45:00	0
0315-0061	2016-01-07 04:00:00	0
0315-0061	2016-01-07 04:15:00	0
0315-0061	2016-01-07 04:30:00	0
0315-0061	2016-01-07 04:45:00	0
0315-0061	2016-01-07 05:00:00	0
0315-0061	2016-01-07 05:15:00	0
0315-0061	2016-01-07 05:30:00	0
0315-0061	2016-01-07 05:45:00	0
0315-0061	2016-01-07 06:00:00	0
0315-0061	2016-01-07 06:15:00	0
0315-0061	2016-01-07 06:30:00	0
0315-0061	2016-01-07 06:45:00	0
0315-0061	2016-01-07 07:00:00	0
0315-0061	2016-01-07 07:15:00	0
0315-0061	2016-01-07 07:30:00	0
0315-0061	2016-01-07 07:45:00	0
0315-0061	2016-01-07 08:00:00	39
0315-0061	2016-01-07 08:15:00	0
0315-0061	2016-01-07 08:30:00	0
0315-0061	2016-01-07 08:45:00	0
0315-0061	2016-01-07 09:00:00	7
0315-0061	2016-01-07 09:15:00	0
0315-0061	2016-01-07 09:30:00	0
0315-0061	2016-01-07 09:45:00	40
0315-0061	2016-01-07 10:00:00	0
0315-0061	2016-01-07 10:15:00	0
0315-0061	2016-01-07 10:30:00	0
0315-0061	2016-01-07 10:45:00	0
0315-0061	2016-01-07 11:00:00	0
0315-0061	2016-01-07 11:15:00	0
0315-0061	2016-01-07 11:30:00	81
0315-0061	2016-01-07 11:45:00	397
0315-0061	2016-01-07 12:00:00	305
0315-0061	2016-01-07 12:15:00	0
0315-0061	2016-01-07 12:30:00	0
0315-0061	2016-01-07 12:45:00	0
0315-0061	2016-01-07 13:00:00	0
0315-0061	2016-01-07 13:15:00	0
0315-0061	2016-01-07 13:30:00	236
0315-0061	2016-01-07 13:45:00	0
0315-0061	2016-01-07 14:00:00	7
0315-0061	2016-01-07 14:15:00	315
0315-0061	2016-01-07 14:30:00	58
0315-0061	2016-01-07 14:45:00	0
0315-0061	2016-01-07 15:00:00	30
0315-0061	2016-01-07 15:15:00	11
0315-0061	2016-01-07 15:30:00	0
0315-0061	2016-01-07 15:45:00	532
0315-0061	2016-01-07 16:00:00	520
0315-0061	2016-01-07 16:15:00	0
0315-0061	2016-01-07 16:30:00	0
0315-0061	2016-01-07 16:45:00	0
0315-0061	2016-01-07 17:00:00	0
0315-0061	2016-01-07 17:15:00	0
0315-0061	2016-01-07 17:30:00	0
0315-0061	2016-01-07 17:45:00	0
0315-0061	2016-01-07 18:00:00	133
0315-0061	2016-01-07 18:15:00	575
0315-0061	2016-01-07 18:30:00	0
0315-0061	2016-01-07 18:45:00	0
0315-0061	2016-01-07 19:00:00	10
0315-0061	2016-01-07 19:15:00	0
0315-0061	2016-01-07 19:30:00	7
0315-0061	2016-01-07 19:45:00	0
0315-0061	2016-01-07 20:00:00	0
0315-0061	2016-01-07 20:15:00	0
0315-0061	2016-01-07 20:30:00	20
0315-0061	2016-01-07 20:45:00	0
0315-0061	2016-01-07 21:00:00	6
0315-0061	2016-01-07 21:15:00	204
0315-0061	2016-01-07 21:30:00	7
0315-0061	2016-01-07 21:45:00	63
0315-0061	2016-01-07 22:00:00	17
0315-0061	2016-01-07 22:15:00	0
0315-0061	2016-01-07 22:30:00	15
0315-0061	2016-01-07 22:45:00	0
0315-0061	2016-01-07 23:00:00	0
0315-0061	2016-01-07 23:15:00	0
0315-0061	2016-01-07 23:30:00	0
0315-0061	2016-01-07 23:45:00	0
0315-0061	2016-01-08 00:00:00	0
0315-0061	2016-01-08 00:15:00	0
0315-0061	2016-01-08 00:30:00	0
0315-0061	2016-01-08 00:45:00	0
0315-0061	2016-01-08 01:00:00	0
0315-0061	2016-01-08 01:15:00	87
0315-0061	2016-01-08 01:30:00	20
0315-0061	2016-01-08 01:45:00	0
0315-0061	2016-01-08 02:00:00	0
0315-0061	2016-01-08 02:15:00	0
0315-0061	2016-01-08 02:30:00	0
0315-0061	2016-01-08 02:45:00	0
0315-0061	2016-01-08 03:00:00	0
0315-0061	2016-01-08 03:15:00	0
0315-0061	2016-01-08 03:30:00	0
0315-0061	2016-01-08 03:45:00	0
0315-0061	2016-01-08 04:00:00	0
0315-0061	2016-01-08 04:15:00	0
0315-0061	2016-01-08 04:30:00	0
0315-0061	2016-01-08 04:45:00	0
0315-0061	2016-01-08 05:00:00	0
0315-0061	2016-01-08 05:15:00	0
0315-0061	2016-01-08 05:30:00	0
0315-0061	2016-01-08 05:45:00	0
0315-0061	2016-01-08 06:00:00	0
0315-0061	2016-01-08 06:15:00	0
0315-0061	2016-01-08 06:30:00	0
0315-0061	2016-01-08 06:45:00	0
0315-0061	2016-01-08 07:00:00	6
0315-0061	2016-01-08 07:15:00	0
0315-0061	2016-01-08 07:30:00	0
0315-0061	2016-01-08 07:45:00	0
0315-0061	2016-01-08 08:00:00	0
0315-0061	2016-01-08 08:15:00	0
0315-0061	2016-01-08 08:30:00	0
0315-0061	2016-01-08 08:45:00	0
0315-0061	2016-01-08 09:00:00	0
0315-0061	2016-01-08 09:15:00	32
0315-0061	2016-01-08 09:30:00	7
0315-0061	2016-01-08 09:45:00	23
0315-0061	2016-01-08 10:00:00	0
0315-0061	2016-01-08 10:15:00	0
0315-0061	2016-01-08 10:30:00	0
0315-0061	2016-01-08 10:45:00	0
0315-0061	2016-01-08 11:00:00	0
0315-0061	2016-01-08 11:15:00	0
0315-0061	2016-01-08 11:30:00	0
0315-0061	2016-01-08 11:45:00	22
0315-0061	2016-01-08 12:00:00	98
0315-0061	2016-01-08 12:15:00	223
0315-0061	2016-01-08 12:30:00	145
0315-0061	2016-01-08 12:45:00	0
0315-0061	2016-01-08 13:00:00	0
0315-0061	2016-01-08 13:15:00	0
0315-0061	2016-01-08 13:30:00	12
0315-0061	2016-01-08 13:45:00	6
0315-0061	2016-01-08 14:00:00	7
0315-0061	2016-01-08 14:15:00	57
0315-0061	2016-01-08 14:30:00	0
0315-0061	2016-01-08 14:45:00	0
0315-0061	2016-01-08 15:00:00	0
0315-0061	2016-01-08 15:15:00	13
0315-0061	2016-01-08 15:30:00	38
0315-0061	2016-01-08 15:45:00	97
0315-0061	2016-01-08 16:00:00	311
0315-0061	2016-01-08 16:15:00	0
0315-0061	2016-01-08 16:30:00	0
0315-0061	2016-01-08 16:45:00	0
0315-0061	2016-01-08 17:00:00	0
0315-0061	2016-01-08 17:15:00	61
0315-0061	2016-01-08 17:30:00	7
0315-0061	2016-01-08 17:45:00	42
0315-0061	2016-01-08 18:00:00	7
0315-0061	2016-01-08 18:15:00	30
0315-0061	2016-01-08 18:30:00	91
0315-0061	2016-01-08 18:45:00	736
0315-0061	2016-01-08 19:00:00	252
0315-0061	2016-01-08 19:15:00	152
0315-0061	2016-01-08 19:30:00	279
0315-0061	2016-01-08 19:45:00	824
0315-0061	2016-01-08 20:00:00	312
0315-0061	2016-01-08 20:15:00	518
0315-0061	2016-01-08 20:30:00	0
0315-0061	2016-01-08 20:45:00	0
0315-0061	2016-01-08 21:00:00	28
0315-0061	2016-01-08 21:15:00	0
0315-0061	2016-01-08 21:30:00	4
0315-0061	2016-01-08 21:45:00	450
0315-0061	2016-01-08 22:00:00	416
0315-0061	2016-01-08 22:15:00	0
0315-0061	2016-01-08 22:30:00	195
0315-0061	2016-01-08 22:45:00	0
0315-0061	2016-01-08 23:00:00	0
0315-0061	2016-01-08 23:15:00	0
0315-0061	2016-01-08 23:30:00	0
0315-0061	2016-01-08 23:45:00	0
0315-0061	2016-01-09 00:00:00	0
0315-0061	2016-01-09 00:15:00	0
0315-0061	2016-01-09 00:30:00	0
0315-0061	2016-01-09 00:45:00	0
0315-0061	2016-01-09 01:00:00	0
0315-0061	2016-01-09 01:15:00	0
0315-0061	2016-01-09 01:30:00	75
0315-0061	2016-01-09 01:45:00	43
0315-0061	2016-01-09 02:00:00	0
0315-0061	2016-01-09 02:15:00	0
0315-0061	2016-01-09 02:30:00	0
0315-0061	2016-01-09 02:45:00	0
0315-0061	2016-01-09 03:00:00	0
0315-0061	2016-01-09 03:15:00	0
0315-0061	2016-01-09 03:30:00	7
0315-0061	2016-01-09 03:45:00	0
0315-0061	2016-01-09 04:00:00	0
0315-0061	2016-01-09 04:15:00	0
0315-0061	2016-01-09 04:30:00	6
0315-0061	2016-01-09 04:45:00	0
0315-0061	2016-01-09 05:00:00	0
0315-0061	2016-01-09 05:15:00	0
0315-0061	2016-01-09 05:30:00	0
0315-0061	2016-01-09 05:45:00	0
0315-0061	2016-01-09 06:00:00	0
0315-0061	2016-01-09 06:15:00	0
0315-0061	2016-01-09 06:30:00	0
0315-0061	2016-01-09 06:45:00	0
0315-0061	2016-01-09 07:00:00	0
0315-0061	2016-01-09 07:15:00	0
0315-0061	2016-01-09 07:30:00	0
0315-0061	2016-01-09 07:45:00	0
0315-0061	2016-01-09 08:00:00	0
0315-0061	2016-01-09 08:15:00	12
0315-0061	2016-01-09 08:30:00	0
0315-0061	2016-01-09 08:45:00	10
0315-0061	2016-01-09 09:00:00	228
0315-0061	2016-01-09 09:15:00	89
0315-0061	2016-01-09 09:30:00	158
0315-0061	2016-01-09 09:45:00	8
0315-0061	2016-01-09 10:00:00	0
0315-0061	2016-01-09 10:15:00	245
0315-0061	2016-01-09 10:30:00	0
0315-0061	2016-01-09 10:45:00	221
0315-0061	2016-01-09 11:00:00	105
0315-0061	2016-01-09 11:15:00	0
0315-0061	2016-01-09 11:30:00	76
0315-0061	2016-01-09 11:45:00	6
0315-0061	2016-01-09 12:00:00	0
0315-0061	2016-01-09 12:15:00	0
0315-0061	2016-01-09 12:30:00	49
0315-0061	2016-01-09 12:45:00	12
0315-0061	2016-01-09 13:00:00	0
0315-0061	2016-01-09 13:15:00	65
0315-0061	2016-01-09 13:30:00	7
0315-0061	2016-01-09 13:45:00	0
0315-0061	2016-01-09 14:00:00	38
0315-0061	2016-01-09 14:15:00	69
0315-0061	2016-01-09 14:30:00	4
0315-0061	2016-01-09 14:45:00	238
0315-0061	2016-01-09 15:00:00	39
0315-0061	2016-01-09 15:15:00	193
0315-0061	2016-01-09 15:30:00	0
0315-0061	2016-01-09 15:45:00	289
0315-0061	2016-01-09 16:00:00	28
0315-0061	2016-01-09 16:15:00	167
0315-0061	2016-01-09 16:30:00	71
0315-0061	2016-01-09 16:45:00	247
0315-0061	2016-01-09 17:00:00	23
0315-0061	2016-01-09 17:15:00	188
0315-0061	2016-01-09 17:30:00	31
0315-0061	2016-01-09 17:45:00	179
0315-0061	2016-01-09 18:00:00	816
0315-0061	2016-01-09 18:15:00	691
0315-0061	2016-01-09 18:30:00	401
0315-0061	2016-01-09 18:45:00	61
0315-0061	2016-01-09 19:00:00	138
0315-0061	2016-01-09 19:15:00	0
0315-0061	2016-01-09 19:30:00	989
0315-0061	2016-01-09 19:45:00	1710
0315-0061	2016-01-09 20:00:00	1186
0315-0061	2016-01-09 20:15:00	1425
0315-0061	2016-01-09 20:30:00	1601
0315-0061	2016-01-09 20:45:00	388
0315-0061	2016-01-09 21:00:00	0
0315-0061	2016-01-09 21:15:00	18
0315-0061	2016-01-09 21:30:00	149
0315-0061	2016-01-09 21:45:00	806
0315-0061	2016-01-09 22:00:00	763
0315-0061	2016-01-09 22:15:00	327
0315-0061	2016-01-09 22:30:00	22
0315-0061	2016-01-09 22:45:00	55
0315-0061	2016-01-09 23:00:00	0
0315-0061	2016-01-09 23:15:00	0
0315-0061	2016-01-09 23:30:00	0
0315-0061	2016-01-09 23:45:00	0
0315-0061	2016-01-10 00:00:00	0
0315-0061	2016-01-10 00:15:00	0
0315-0061	2016-01-10 00:30:00	0
0315-0061	2016-01-10 00:45:00	0
0315-0061	2016-01-10 01:00:00	0
0315-0061	2016-01-10 01:15:00	0
0315-0061	2016-01-10 01:30:00	0
0315-0061	2016-01-10 01:45:00	34
0315-0061	2016-01-10 02:00:00	6
0315-0061	2016-01-10 02:15:00	0
0315-0061	2016-01-10 02:30:00	0
0315-0061	2016-01-10 02:45:00	0
0315-0061	2016-01-10 03:00:00	0
0315-0061	2016-01-10 03:15:00	0
0315-0061	2016-01-10 03:30:00	0
0315-0061	2016-01-10 03:45:00	0
0315-0061	2016-01-10 04:00:00	0
0315-0061	2016-01-10 04:15:00	0
0315-0061	2016-01-10 04:30:00	0
0315-0061	2016-01-10 04:45:00	0
0315-0061	2016-01-10 05:00:00	0
0315-0061	2016-01-10 05:15:00	0
0315-0061	2016-01-10 05:30:00	0
0315-0061	2016-01-10 05:45:00	0
0315-0061	2016-01-10 06:00:00	0
0315-0061	2016-01-10 06:15:00	0
0315-0061	2016-01-10 06:30:00	0
0315-0061	2016-01-10 06:45:00	0
0315-0061	2016-01-10 07:00:00	0
0315-0061	2016-01-10 07:15:00	0
0315-0061	2016-01-10 07:30:00	0
0315-0061	2016-01-10 07:45:00	0
0315-0061	2016-01-10 08:00:00	0
0315-0061	2016-01-10 08:15:00	0
0315-0061	2016-01-10 08:30:00	0
0315-0061	2016-01-10 08:45:00	6
0315-0061	2016-01-10 09:00:00	61
0315-0061	2016-01-10 09:15:00	0
0315-0061	2016-01-10 09:30:00	0
0315-0061	2016-01-10 09:45:00	0
0315-0061	2016-01-10 10:00:00	0
0315-0061	2016-01-10 10:15:00	0
0315-0061	2016-01-10 10:30:00	14
0315-0061	2016-01-10 10:45:00	201
0315-0061	2016-01-10 11:00:00	208
0315-0061	2016-01-10 11:15:00	252
0315-0061	2016-01-10 11:30:00	12
0315-0061	2016-01-10 11:45:00	393
0315-0061	2016-01-10 12:00:00	123
0315-0061	2016-01-10 12:15:00	221
0315-0061	2016-01-10 12:30:00	0
0315-0061	2016-01-10 12:45:00	26
0315-0061	2016-01-10 13:00:00	208
0315-0061	2016-01-10 13:15:00	0
0315-0061	2016-01-10 13:30:00	34
0315-0061	2016-01-10 13:45:00	0
0315-0061	2016-01-10 14:00:00	0
0315-0061	2016-01-10 14:15:00	0
0315-0061	2016-01-10 14:30:00	0
0315-0061	2016-01-10 14:45:00	646
0315-0061	2016-01-10 15:00:00	239
0315-0061	2016-01-10 15:15:00	166
0315-0061	2016-01-10 15:30:00	4
0315-0061	2016-01-10 15:45:00	325
0315-0061	2016-01-10 16:00:00	225
0315-0061	2016-01-10 16:15:00	86
0315-0061	2016-01-10 16:30:00	68
0315-0061	2016-01-10 16:45:00	48
0315-0061	2016-01-10 17:00:00	233
0315-0061	2016-01-10 17:15:00	0
0315-0061	2016-01-10 17:30:00	0
0315-0061	2016-01-10 17:45:00	0
0315-0061	2016-01-10 18:00:00	0
0315-0061	2016-01-10 18:15:00	0
0315-0061	2016-01-10 18:30:00	4
0315-0061	2016-01-10 18:45:00	0
0315-0061	2016-01-10 19:00:00	0
0315-0061	2016-01-10 19:15:00	141
0315-0061	2016-01-10 19:30:00	212
0315-0061	2016-01-10 19:45:00	178
0315-0061	2016-01-10 20:00:00	109
0315-0061	2016-01-10 20:15:00	93
0315-0061	2016-01-10 20:30:00	152
0315-0061	2016-01-10 20:45:00	231
0315-0061	2016-01-10 21:00:00	34
0315-0061	2016-01-10 21:15:00	0
0315-0061	2016-01-10 21:30:00	0
0315-0061	2016-01-10 21:45:00	0
0315-0061	2016-01-10 22:00:00	0
0315-0061	2016-01-10 22:15:00	0
0315-0061	2016-01-10 22:30:00	0
0315-0061	2016-01-10 22:45:00	0
0315-0061	2016-01-10 23:00:00	0
0315-0061	2016-01-10 23:15:00	0
0315-0061	2016-01-10 23:30:00	0
0315-0061	2016-01-10 23:45:00	0
0315-0061	2016-01-11 00:00:00	0
0315-0061	2016-01-11 00:15:00	0
0315-0061	2016-01-11 00:30:00	0
0315-0061	2016-01-11 00:45:00	0
0315-0061	2016-01-11 01:00:00	0
0315-0061	2016-01-11 01:15:00	0
0315-0061	2016-01-11 01:30:00	0
0315-0061	2016-01-11 01:45:00	0
0315-0061	2016-01-11 02:00:00	0
0315-0061	2016-01-11 02:15:00	0
0315-0061	2016-01-11 02:30:00	0
0315-0061	2016-01-11 02:45:00	0
0315-0061	2016-01-11 03:00:00	0
0315-0061	2016-01-11 03:15:00	0
0315-0061	2016-01-11 03:30:00	0
0315-0061	2016-01-11 03:45:00	0
0315-0061	2016-01-11 04:00:00	0
0315-0061	2016-01-11 04:15:00	0
0315-0061	2016-01-11 04:30:00	0
0315-0061	2016-01-11 04:45:00	0
0315-0061	2016-01-11 05:00:00	81
0315-0061	2016-01-11 05:15:00	9
0315-0061	2016-01-11 05:30:00	0
0315-0061	2016-01-11 05:45:00	0
0315-0061	2016-01-11 06:00:00	0
0315-0061	2016-01-11 06:15:00	0
0315-0061	2016-01-11 06:30:00	0
0315-0061	2016-01-11 06:45:00	0
0315-0061	2016-01-11 07:00:00	0
0315-0061	2016-01-11 07:15:00	0
0315-0061	2016-01-11 07:30:00	0
0315-0061	2016-01-11 07:45:00	0
0315-0061	2016-01-11 08:00:00	0
0315-0061	2016-01-11 08:15:00	0
0315-0061	2016-01-11 08:30:00	0
0315-0061	2016-01-11 08:45:00	0
0315-0061	2016-01-11 09:00:00	0
0315-0061	2016-01-11 09:15:00	82
0315-0061	2016-01-11 09:30:00	58
0315-0061	2016-01-11 09:45:00	15
0315-0061	2016-01-11 10:00:00	77
0315-0061	2016-01-11 10:15:00	109
0315-0061	2016-01-11 10:30:00	23
0315-0061	2016-01-11 10:45:00	0
0315-0061	2016-01-11 11:00:00	50
0315-0061	2016-01-11 11:15:00	0
0315-0061	2016-01-11 11:30:00	81
0315-0061	2016-01-11 11:45:00	0
0315-0061	2016-01-11 12:00:00	0
0315-0061	2016-01-11 12:15:00	144
0315-0061	2016-01-11 12:30:00	182
0315-0061	2016-01-11 12:45:00	292
0315-0061	2016-01-11 13:00:00	12
0315-0061	2016-01-11 13:15:00	6
0315-0061	2016-01-11 13:30:00	264
0315-0061	2016-01-11 13:45:00	15
0315-0061	2016-01-11 14:00:00	0
0315-0061	2016-01-11 14:15:00	35
0315-0061	2016-01-11 14:30:00	0
0315-0061	2016-01-11 14:45:00	64
0315-0061	2016-01-11 15:00:00	227
0315-0061	2016-01-11 15:15:00	0
0315-0061	2016-01-11 15:30:00	0
0315-0061	2016-01-11 15:45:00	0
0315-0061	2016-01-11 16:00:00	81
0315-0061	2016-01-11 16:15:00	374
0315-0061	2016-01-11 16:30:00	0
0315-0061	2016-01-11 16:45:00	0
0315-0061	2016-01-11 17:00:00	0
0315-0061	2016-01-11 17:15:00	0
0315-0061	2016-01-11 17:30:00	0
0315-0061	2016-01-11 17:45:00	0
0315-0061	2016-01-11 18:00:00	0
0315-0061	2016-01-11 18:15:00	0
0315-0061	2016-01-11 18:30:00	0
0315-0061	2016-01-11 18:45:00	0
0315-0061	2016-01-11 19:00:00	0
0315-0061	2016-01-11 19:15:00	0
0315-0061	2016-01-11 19:30:00	0
0315-0061	2016-01-11 19:45:00	0
0315-0061	2016-01-11 20:00:00	0
0315-0061	2016-01-11 20:15:00	0
0315-0061	2016-01-11 20:30:00	0
0315-0061	2016-01-11 20:45:00	0
0315-0061	2016-01-11 21:00:00	0
0315-0061	2016-01-11 21:15:00	0
0315-0061	2016-01-11 21:30:00	0
0315-0061	2016-01-11 21:45:00	0
0315-0061	2016-01-11 22:00:00	0
0315-0061	2016-01-11 22:15:00	0
0315-0061	2016-01-11 22:30:00	0
0315-0061	2016-01-11 22:45:00	0
0315-0061	2016-01-11 23:00:00	0
0315-0061	2016-01-11 23:15:00	0
0315-0061	2016-01-11 23:30:00	0
0315-0061	2016-01-11 23:45:00	0
