## Supplementary Data 2 for "Digital phenotyping by consumer wearables identifies sleep-associated markers of cardiovascular disease risk and biological aging": ActivityTable_0315-0074-NHC.tsv

0315-0074	2016-01-18 00:00:00	0
0315-0074	2016-01-18 00:15:00	0
0315-0074	2016-01-18 00:30:00	0
0315-0074	2016-01-18 00:45:00	0
0315-0074	2016-01-18 01:00:00	0
0315-0074	2016-01-18 01:15:00	0
0315-0074	2016-01-18 01:30:00	0
0315-0074	2016-01-18 01:45:00	0
0315-0074	2016-01-18 02:00:00	0
0315-0074	2016-01-18 02:15:00	0
0315-0074	2016-01-18 02:30:00	0
0315-0074	2016-01-18 02:45:00	0
0315-0074	2016-01-18 03:00:00	0
0315-0074	2016-01-18 03:15:00	0
0315-0074	2016-01-18 03:30:00	0
0315-0074	2016-01-18 03:45:00	0
0315-0074	2016-01-18 04:00:00	0
0315-0074	2016-01-18 04:15:00	0
0315-0074	2016-01-18 04:30:00	0
0315-0074	2016-01-18 04:45:00	0
0315-0074	2016-01-18 05:00:00	0
0315-0074	2016-01-18 05:15:00	0
0315-0074	2016-01-18 05:30:00	0
0315-0074	2016-01-18 05:45:00	0
0315-0074	2016-01-18 06:00:00	0
0315-0074	2016-01-18 06:15:00	0
0315-0074	2016-01-18 06:30:00	0
0315-0074	2016-01-18 06:45:00	0
0315-0074	2016-01-18 07:00:00	0
0315-0074	2016-01-18 07:15:00	0
0315-0074	2016-01-18 07:30:00	0
0315-0074	2016-01-18 07:45:00	0
0315-0074	2016-01-18 08:00:00	0
0315-0074	2016-01-18 08:15:00	0
0315-0074	2016-01-18 08:30:00	0
0315-0074	2016-01-18 08:45:00	0
0315-0074	2016-01-18 09:00:00	0
0315-0074	2016-01-18 09:15:00	0
0315-0074	2016-01-18 09:30:00	0
0315-0074	2016-01-18 09:45:00	0
0315-0074	2016-01-18 10:00:00	0
0315-0074	2016-01-18 10:15:00	0
0315-0074	2016-01-18 10:30:00	0
0315-0074	2016-01-18 10:45:00	0
0315-0074	2016-01-18 11:00:00	0
0315-0074	2016-01-18 11:15:00	0
0315-0074	2016-01-18 11:30:00	0
0315-0074	2016-01-18 11:45:00	0
0315-0074	2016-01-18 12:00:00	0
0315-0074	2016-01-18 12:15:00	0
0315-0074	2016-01-18 12:30:00	0
0315-0074	2016-01-18 12:45:00	0
0315-0074	2016-01-18 13:00:00	0
0315-0074	2016-01-18 13:15:00	0
0315-0074	2016-01-18 13:30:00	0
0315-0074	2016-01-18 13:45:00	0
0315-0074	2016-01-18 14:00:00	0
0315-0074	2016-01-18 14:15:00	0
0315-0074	2016-01-18 14:30:00	0
0315-0074	2016-01-18 14:45:00	0
0315-0074	2016-01-18 15:00:00	0
0315-0074	2016-01-18 15:15:00	0
0315-0074	2016-01-18 15:30:00	0
0315-0074	2016-01-18 15:45:00	0
0315-0074	2016-01-18 16:00:00	0
0315-0074	2016-01-18 16:15:00	0
0315-0074	2016-01-18 16:30:00	0
0315-0074	2016-01-18 16:45:00	0
0315-0074	2016-01-18 17:00:00	0
0315-0074	2016-01-18 17:15:00	0
0315-0074	2016-01-18 17:30:00	0
0315-0074	2016-01-18 17:45:00	0
0315-0074	2016-01-18 18:00:00	0
0315-0074	2016-01-18 18:15:00	0
0315-0074	2016-01-18 18:30:00	0
0315-0074	2016-01-18 18:45:00	0
0315-0074	2016-01-18 19:00:00	0
0315-0074	2016-01-18 19:15:00	0
0315-0074	2016-01-18 19:30:00	0
0315-0074	2016-01-18 19:45:00	0
0315-0074	2016-01-18 20:00:00	0
0315-0074	2016-01-18 20:15:00	0
0315-0074	2016-01-18 20:30:00	0
0315-0074	2016-01-18 20:45:00	0
0315-0074	2016-01-18 21:00:00	0
0315-0074	2016-01-18 21:15:00	0
0315-0074	2016-01-18 21:30:00	0
0315-0074	2016-01-18 21:45:00	0
0315-0074	2016-01-18 22:00:00	0
0315-0074	2016-01-18 22:15:00	0
0315-0074	2016-01-18 22:30:00	0
0315-0074	2016-01-18 22:45:00	0
0315-0074	2016-01-18 23:00:00	0
0315-0074	2016-01-18 23:15:00	0
0315-0074	2016-01-18 23:30:00	0
0315-0074	2016-01-18 23:45:00	0
0315-0074	2016-01-19 00:00:00	0
0315-0074	2016-01-19 00:15:00	0
0315-0074	2016-01-19 00:30:00	0
0315-0074	2016-01-19 00:45:00	0
0315-0074	2016-01-19 01:00:00	0
0315-0074	2016-01-19 01:15:00	0
0315-0074	2016-01-19 01:30:00	0
0315-0074	2016-01-19 01:45:00	0
0315-0074	2016-01-19 02:00:00	0
0315-0074	2016-01-19 02:15:00	0
0315-0074	2016-01-19 02:30:00	0
0315-0074	2016-01-19 02:45:00	0
0315-0074	2016-01-19 03:00:00	0
0315-0074	2016-01-19 03:15:00	0
0315-0074	2016-01-19 03:30:00	0
0315-0074	2016-01-19 03:45:00	0
0315-0074	2016-01-19 04:00:00	0
0315-0074	2016-01-19 04:15:00	0
0315-0074	2016-01-19 04:30:00	0
0315-0074	2016-01-19 04:45:00	0
0315-0074	2016-01-19 05:00:00	0
0315-0074	2016-01-19 05:15:00	0
0315-0074	2016-01-19 05:30:00	0
0315-0074	2016-01-19 05:45:00	0
0315-0074	2016-01-19 06:00:00	0
0315-0074	2016-01-19 06:15:00	0
0315-0074	2016-01-19 06:30:00	0
0315-0074	2016-01-19 06:45:00	0
0315-0074	2016-01-19 07:00:00	0
0315-0074	2016-01-19 07:15:00	392
0315-0074	2016-01-19 07:30:00	0
0315-0074	2016-01-19 07:45:00	26
0315-0074	2016-01-19 08:00:00	0
0315-0074	2016-01-19 08:15:00	0
0315-0074	2016-01-19 08:30:00	537
0315-0074	2016-01-19 08:45:00	65
0315-0074	2016-01-19 09:00:00	0
0315-0074	2016-01-19 09:15:00	0
0315-0074	2016-01-19 09:30:00	0
0315-0074	2016-01-19 09:45:00	0
0315-0074	2016-01-19 10:00:00	0
0315-0074	2016-01-19 10:15:00	0
0315-0074	2016-01-19 10:30:00	0
0315-0074	2016-01-19 10:45:00	0
0315-0074	2016-01-19 11:00:00	0
0315-0074	2016-01-19 11:15:00	0
0315-0074	2016-01-19 11:30:00	0
0315-0074	2016-01-19 11:45:00	0
0315-0074	2016-01-19 12:00:00	55
0315-0074	2016-01-19 12:15:00	99
0315-0074	2016-01-19 12:30:00	27
0315-0074	2016-01-19 12:45:00	0
0315-0074	2016-01-19 13:00:00	99
0315-0074	2016-01-19 13:15:00	12
0315-0074	2016-01-19 13:30:00	21
0315-0074	2016-01-19 13:45:00	104
0315-0074	2016-01-19 14:00:00	11
0315-0074	2016-01-19 14:15:00	25
0315-0074	2016-01-19 14:30:00	45
0315-0074	2016-01-19 14:45:00	34
0315-0074	2016-01-19 15:00:00	83
0315-0074	2016-01-19 15:15:00	15
0315-0074	2016-01-19 15:30:00	111
0315-0074	2016-01-19 15:45:00	34
0315-0074	2016-01-19 16:00:00	66
0315-0074	2016-01-19 16:15:00	41
0315-0074	2016-01-19 16:30:00	54
0315-0074	2016-01-19 16:45:00	22
0315-0074	2016-01-19 17:00:00	0
0315-0074	2016-01-19 17:15:00	10
0315-0074	2016-01-19 17:30:00	8
0315-0074	2016-01-19 17:45:00	22
0315-0074	2016-01-19 18:00:00	187
0315-0074	2016-01-19 18:15:00	5
0315-0074	2016-01-19 18:30:00	0
0315-0074	2016-01-19 18:45:00	69
0315-0074	2016-01-19 19:00:00	0
0315-0074	2016-01-19 19:15:00	111
0315-0074	2016-01-19 19:30:00	11
0315-0074	2016-01-19 19:45:00	27
0315-0074	2016-01-19 20:00:00	30
0315-0074	2016-01-19 20:15:00	42
0315-0074	2016-01-19 20:30:00	154
0315-0074	2016-01-19 20:45:00	45
0315-0074	2016-01-19 21:00:00	23
0315-0074	2016-01-19 21:15:00	38
0315-0074	2016-01-19 21:30:00	8
0315-0074	2016-01-19 21:45:00	29
0315-0074	2016-01-19 22:00:00	39
0315-0074	2016-01-19 22:15:00	47
0315-0074	2016-01-19 22:30:00	120
0315-0074	2016-01-19 22:45:00	373
0315-0074	2016-01-19 23:00:00	222
0315-0074	2016-01-19 23:15:00	324
0315-0074	2016-01-19 23:30:00	0
0315-0074	2016-01-19 23:45:00	189
0315-0074	2016-01-20 00:00:00	119
0315-0074	2016-01-20 00:15:00	132
0315-0074	2016-01-20 00:30:00	169
0315-0074	2016-01-20 00:45:00	13
0315-0074	2016-01-20 01:00:00	0
0315-0074	2016-01-20 01:15:00	0
0315-0074	2016-01-20 01:30:00	0
0315-0074	2016-01-20 01:45:00	0
0315-0074	2016-01-20 02:00:00	0
0315-0074	2016-01-20 02:15:00	0
0315-0074	2016-01-20 02:30:00	0
0315-0074	2016-01-20 02:45:00	0
0315-0074	2016-01-20 03:00:00	0
0315-0074	2016-01-20 03:15:00	9
0315-0074	2016-01-20 03:30:00	0
0315-0074	2016-01-20 03:45:00	0
0315-0074	2016-01-20 04:00:00	0
0315-0074	2016-01-20 04:15:00	0
0315-0074	2016-01-20 04:30:00	0
0315-0074	2016-01-20 04:45:00	8
0315-0074	2016-01-20 05:00:00	0
0315-0074	2016-01-20 05:15:00	0
0315-0074	2016-01-20 05:30:00	0
0315-0074	2016-01-20 05:45:00	0
0315-0074	2016-01-20 06:00:00	0
0315-0074	2016-01-20 06:15:00	0
0315-0074	2016-01-20 06:30:00	0
0315-0074	2016-01-20 06:45:00	292
0315-0074	2016-01-20 07:00:00	438
0315-0074	2016-01-20 07:15:00	999
0315-0074	2016-01-20 07:30:00	0
0315-0074	2016-01-20 07:45:00	23
0315-0074	2016-01-20 08:00:00	290
0315-0074	2016-01-20 08:15:00	207
0315-0074	2016-01-20 08:30:00	629
0315-0074	2016-01-20 08:45:00	224
0315-0074	2016-01-20 09:00:00	0
0315-0074	2016-01-20 09:15:00	36
0315-0074	2016-01-20 09:30:00	251
0315-0074	2016-01-20 09:45:00	56
0315-0074	2016-01-20 10:00:00	0
0315-0074	2016-01-20 10:15:00	24
0315-0074	2016-01-20 10:30:00	0
0315-0074	2016-01-20 10:45:00	9
0315-0074	2016-01-20 11:00:00	8
0315-0074	2016-01-20 11:15:00	29
0315-0074	2016-01-20 11:30:00	29
0315-0074	2016-01-20 11:45:00	86
0315-0074	2016-01-20 12:00:00	32
0315-0074	2016-01-20 12:15:00	16
0315-0074	2016-01-20 12:30:00	7
0315-0074	2016-01-20 12:45:00	46
0315-0074	2016-01-20 13:00:00	17
0315-0074	2016-01-20 13:15:00	39
0315-0074	2016-01-20 13:30:00	38
0315-0074	2016-01-20 13:45:00	137
0315-0074	2016-01-20 14:00:00	35
0315-0074	2016-01-20 14:15:00	151
0315-0074	2016-01-20 14:30:00	65
0315-0074	2016-01-20 14:45:00	0
0315-0074	2016-01-20 15:00:00	66
0315-0074	2016-01-20 15:15:00	0
0315-0074	2016-01-20 15:30:00	0
0315-0074	2016-01-20 15:45:00	15
0315-0074	2016-01-20 16:00:00	0
0315-0074	2016-01-20 16:15:00	0
0315-0074	2016-01-20 16:30:00	0
0315-0074	2016-01-20 16:45:00	48
0315-0074	2016-01-20 17:00:00	6
0315-0074	2016-01-20 17:15:00	64
0315-0074	2016-01-20 17:30:00	11
0315-0074	2016-01-20 17:45:00	24
0315-0074	2016-01-20 18:00:00	74
0315-0074	2016-01-20 18:15:00	30
0315-0074	2016-01-20 18:30:00	100
0315-0074	2016-01-20 18:45:00	166
0315-0074	2016-01-20 19:00:00	67
0315-0074	2016-01-20 19:15:00	35
0315-0074	2016-01-20 19:30:00	16
0315-0074	2016-01-20 19:45:00	0
0315-0074	2016-01-20 20:00:00	54
0315-0074	2016-01-20 20:15:00	64
0315-0074	2016-01-20 20:30:00	0
0315-0074	2016-01-20 20:45:00	61
0315-0074	2016-01-20 21:00:00	74
0315-0074	2016-01-20 21:15:00	58
0315-0074	2016-01-20 21:30:00	179
0315-0074	2016-01-20 21:45:00	22
0315-0074	2016-01-20 22:00:00	34
0315-0074	2016-01-20 22:15:00	87
0315-0074	2016-01-20 22:30:00	51
0315-0074	2016-01-20 22:45:00	139
0315-0074	2016-01-20 23:00:00	417
0315-0074	2016-01-20 23:15:00	95
0315-0074	2016-01-20 23:30:00	50
0315-0074	2016-01-20 23:45:00	0
0315-0074	2016-01-21 00:00:00	0
0315-0074	2016-01-21 00:15:00	0
0315-0074	2016-01-21 00:30:00	0
0315-0074	2016-01-21 00:45:00	0
0315-0074	2016-01-21 01:00:00	0
0315-0074	2016-01-21 01:15:00	0
0315-0074	2016-01-21 01:30:00	0
0315-0074	2016-01-21 01:45:00	0
0315-0074	2016-01-21 02:00:00	0
0315-0074	2016-01-21 02:15:00	6
0315-0074	2016-01-21 02:30:00	0
0315-0074	2016-01-21 02:45:00	0
0315-0074	2016-01-21 03:00:00	0
0315-0074	2016-01-21 03:15:00	0
0315-0074	2016-01-21 03:30:00	0
0315-0074	2016-01-21 03:45:00	0
0315-0074	2016-01-21 04:00:00	0
0315-0074	2016-01-21 04:15:00	0
0315-0074	2016-01-21 04:30:00	0
0315-0074	2016-01-21 04:45:00	0
0315-0074	2016-01-21 05:00:00	0
0315-0074	2016-01-21 05:15:00	8
0315-0074	2016-01-21 05:30:00	0
0315-0074	2016-01-21 05:45:00	9
0315-0074	2016-01-21 06:00:00	0
0315-0074	2016-01-21 06:15:00	109
0315-0074	2016-01-21 06:30:00	148
0315-0074	2016-01-21 06:45:00	0
0315-0074	2016-01-21 07:00:00	139
0315-0074	2016-01-21 07:15:00	421
0315-0074	2016-01-21 07:30:00	393
0315-0074	2016-01-21 07:45:00	30
0315-0074	2016-01-21 08:00:00	10
0315-0074	2016-01-21 08:15:00	228
0315-0074	2016-01-21 08:30:00	510
0315-0074	2016-01-21 08:45:00	154
0315-0074	2016-01-21 09:00:00	141
0315-0074	2016-01-21 09:15:00	77
0315-0074	2016-01-21 09:30:00	60
0315-0074	2016-01-21 09:45:00	40
0315-0074	2016-01-21 10:00:00	0
0315-0074	2016-01-21 10:15:00	29
0315-0074	2016-01-21 10:30:00	26
0315-0074	2016-01-21 10:45:00	22
0315-0074	2016-01-21 11:00:00	133
0315-0074	2016-01-21 11:15:00	0
0315-0074	2016-01-21 11:30:00	70
0315-0074	2016-01-21 11:45:00	26
0315-0074	2016-01-21 12:00:00	58
0315-0074	2016-01-21 12:15:00	298
0315-0074	2016-01-21 12:30:00	702
0315-0074	2016-01-21 12:45:00	55
0315-0074	2016-01-21 13:00:00	650
0315-0074	2016-01-21 13:15:00	367
0315-0074	2016-01-21 13:30:00	8
0315-0074	2016-01-21 13:45:00	13
0315-0074	2016-01-21 14:00:00	18
0315-0074	2016-01-21 14:15:00	20
0315-0074	2016-01-21 14:30:00	54
0315-0074	2016-01-21 14:45:00	75
0315-0074	2016-01-21 15:00:00	73
0315-0074	2016-01-21 15:15:00	44
0315-0074	2016-01-21 15:30:00	48
0315-0074	2016-01-21 15:45:00	16
0315-0074	2016-01-21 16:00:00	118
0315-0074	2016-01-21 16:15:00	58
0315-0074	2016-01-21 16:30:00	28
0315-0074	2016-01-21 16:45:00	48
0315-0074	2016-01-21 17:00:00	23
0315-0074	2016-01-21 17:15:00	46
0315-0074	2016-01-21 17:30:00	19
0315-0074	2016-01-21 17:45:00	8
0315-0074	2016-01-21 18:00:00	34
0315-0074	2016-01-21 18:15:00	101
0315-0074	2016-01-21 18:30:00	233
0315-0074	2016-01-21 18:45:00	0
0315-0074	2016-01-21 19:00:00	0
0315-0074	2016-01-21 19:15:00	41
0315-0074	2016-01-21 19:30:00	59
0315-0074	2016-01-21 19:45:00	31
0315-0074	2016-01-21 20:00:00	147
0315-0074	2016-01-21 20:15:00	26
0315-0074	2016-01-21 20:30:00	65
0315-0074	2016-01-21 20:45:00	190
0315-0074	2016-01-21 21:00:00	381
0315-0074	2016-01-21 21:15:00	30
0315-0074	2016-01-21 21:30:00	20
0315-0074	2016-01-21 21:45:00	89
0315-0074	2016-01-21 22:00:00	0
0315-0074	2016-01-21 22:15:00	0
0315-0074	2016-01-21 22:30:00	0
0315-0074	2016-01-21 22:45:00	0
0315-0074	2016-01-21 23:00:00	0
0315-0074	2016-01-21 23:15:00	65
0315-0074	2016-01-21 23:30:00	0
0315-0074	2016-01-21 23:45:00	0
0315-0074	2016-01-22 00:00:00	0
0315-0074	2016-01-22 00:15:00	0
0315-0074	2016-01-22 00:30:00	0
0315-0074	2016-01-22 00:45:00	0
0315-0074	2016-01-22 01:00:00	12
0315-0074	2016-01-22 01:15:00	0
0315-0074	2016-01-22 01:30:00	0
0315-0074	2016-01-22 01:45:00	0
0315-0074	2016-01-22 02:00:00	0
0315-0074	2016-01-22 02:15:00	9
0315-0074	2016-01-22 02:30:00	0
0315-0074	2016-01-22 02:45:00	0
0315-0074	2016-01-22 03:00:00	0
0315-0074	2016-01-22 03:15:00	0
0315-0074	2016-01-22 03:30:00	0
0315-0074	2016-01-22 03:45:00	0
0315-0074	2016-01-22 04:00:00	0
0315-0074	2016-01-22 04:15:00	0
0315-0074	2016-01-22 04:30:00	0
0315-0074	2016-01-22 04:45:00	14
0315-0074	2016-01-22 05:00:00	0
0315-0074	2016-01-22 05:15:00	0
0315-0074	2016-01-22 05:30:00	0
0315-0074	2016-01-22 05:45:00	0
0315-0074	2016-01-22 06:00:00	0
0315-0074	2016-01-22 06:15:00	0
0315-0074	2016-01-22 06:30:00	46
0315-0074	2016-01-22 06:45:00	0
0315-0074	2016-01-22 07:00:00	0
0315-0074	2016-01-22 07:15:00	84
0315-0074	2016-01-22 07:30:00	242
0315-0074	2016-01-22 07:45:00	25
0315-0074	2016-01-22 08:00:00	0
0315-0074	2016-01-22 08:15:00	0
0315-0074	2016-01-22 08:30:00	602
0315-0074	2016-01-22 08:45:00	233
0315-0074	2016-01-22 09:00:00	17
0315-0074	2016-01-22 09:15:00	76
0315-0074	2016-01-22 09:30:00	74
0315-0074	2016-01-22 09:45:00	94
0315-0074	2016-01-22 10:00:00	35
0315-0074	2016-01-22 10:15:00	57
0315-0074	2016-01-22 10:30:00	20
0315-0074	2016-01-22 10:45:00	0
0315-0074	2016-01-22 11:00:00	45
0315-0074	2016-01-22 11:15:00	7
0315-0074	2016-01-22 11:30:00	28
0315-0074	2016-01-22 11:45:00	0
0315-0074	2016-01-22 12:00:00	53
0315-0074	2016-01-22 12:15:00	396
0315-0074	2016-01-22 12:30:00	169
0315-0074	2016-01-22 12:45:00	40
0315-0074	2016-01-22 13:00:00	832
0315-0074	2016-01-22 13:15:00	255
0315-0074	2016-01-22 13:30:00	82
0315-0074	2016-01-22 13:45:00	35
0315-0074	2016-01-22 14:00:00	63
0315-0074	2016-01-22 14:15:00	46
0315-0074	2016-01-22 14:30:00	20
0315-0074	2016-01-22 14:45:00	37
0315-0074	2016-01-22 15:00:00	32
0315-0074	2016-01-22 15:15:00	0
0315-0074	2016-01-22 15:30:00	19
0315-0074	2016-01-22 15:45:00	94
0315-0074	2016-01-22 16:00:00	64
0315-0074	2016-01-22 16:15:00	0
0315-0074	2016-01-22 16:30:00	75
0315-0074	2016-01-22 16:45:00	43
0315-0074	2016-01-22 17:00:00	47
0315-0074	2016-01-22 17:15:00	9
0315-0074	2016-01-22 17:30:00	6
0315-0074	2016-01-22 17:45:00	27
0315-0074	2016-01-22 18:00:00	84
0315-0074	2016-01-22 18:15:00	55
0315-0074	2016-01-22 18:30:00	49
0315-0074	2016-01-22 18:45:00	48
0315-0074	2016-01-22 19:00:00	152
0315-0074	2016-01-22 19:15:00	242
0315-0074	2016-01-22 19:30:00	10
0315-0074	2016-01-22 19:45:00	25
0315-0074	2016-01-22 20:00:00	24
0315-0074	2016-01-22 20:15:00	0
0315-0074	2016-01-22 20:30:00	81
0315-0074	2016-01-22 20:45:00	22
0315-0074	2016-01-22 21:00:00	0
0315-0074	2016-01-22 21:15:00	23
0315-0074	2016-01-22 21:30:00	169
0315-0074	2016-01-22 21:45:00	241
0315-0074	2016-01-22 22:00:00	46
0315-0074	2016-01-22 22:15:00	62
0315-0074	2016-01-22 22:30:00	38
0315-0074	2016-01-22 22:45:00	68
0315-0074	2016-01-22 23:00:00	93
0315-0074	2016-01-22 23:15:00	138
0315-0074	2016-01-22 23:30:00	302
0315-0074	2016-01-22 23:45:00	82
0315-0074	2016-01-23 00:00:00	442
0315-0074	2016-01-23 00:15:00	121
0315-0074	2016-01-23 00:30:00	28
0315-0074	2016-01-23 00:45:00	32
0315-0074	2016-01-23 01:00:00	0
0315-0074	2016-01-23 01:15:00	86
0315-0074	2016-01-23 01:30:00	0
0315-0074	2016-01-23 01:45:00	18
0315-0074	2016-01-23 02:00:00	40
0315-0074	2016-01-23 02:15:00	108
0315-0074	2016-01-23 02:30:00	52
0315-0074	2016-01-23 02:45:00	0
0315-0074	2016-01-23 03:00:00	0
0315-0074	2016-01-23 03:15:00	0
0315-0074	2016-01-23 03:30:00	0
0315-0074	2016-01-23 03:45:00	0
0315-0074	2016-01-23 04:00:00	0
0315-0074	2016-01-23 04:15:00	0
0315-0074	2016-01-23 04:30:00	0
0315-0074	2016-01-23 04:45:00	35
0315-0074	2016-01-23 05:00:00	0
0315-0074	2016-01-23 05:15:00	0
0315-0074	2016-01-23 05:30:00	0
0315-0074	2016-01-23 05:45:00	0
0315-0074	2016-01-23 06:00:00	0
0315-0074	2016-01-23 06:15:00	0
0315-0074	2016-01-23 06:30:00	0
0315-0074	2016-01-23 06:45:00	0
0315-0074	2016-01-23 07:00:00	0
0315-0074	2016-01-23 07:15:00	0
0315-0074	2016-01-23 07:30:00	0
0315-0074	2016-01-23 07:45:00	0
0315-0074	2016-01-23 08:00:00	0
0315-0074	2016-01-23 08:15:00	0
0315-0074	2016-01-23 08:30:00	0
0315-0074	2016-01-23 08:45:00	0
0315-0074	2016-01-23 09:00:00	0
0315-0074	2016-01-23 09:15:00	0
0315-0074	2016-01-23 09:30:00	0
0315-0074	2016-01-23 09:45:00	0
0315-0074	2016-01-23 10:00:00	0
0315-0074	2016-01-23 10:15:00	0
0315-0074	2016-01-23 10:30:00	0
0315-0074	2016-01-23 10:45:00	0
0315-0074	2016-01-23 11:00:00	0
0315-0074	2016-01-23 11:15:00	0
0315-0074	2016-01-23 11:30:00	11
0315-0074	2016-01-23 11:45:00	194
0315-0074	2016-01-23 12:00:00	0
0315-0074	2016-01-23 12:15:00	0
0315-0074	2016-01-23 12:30:00	0
0315-0074	2016-01-23 12:45:00	9
0315-0074	2016-01-23 13:00:00	0
0315-0074	2016-01-23 13:15:00	0
0315-0074	2016-01-23 13:30:00	0
0315-0074	2016-01-23 13:45:00	0
0315-0074	2016-01-23 14:00:00	0
0315-0074	2016-01-23 14:15:00	0
0315-0074	2016-01-23 14:30:00	0
0315-0074	2016-01-23 14:45:00	0
0315-0074	2016-01-23 15:00:00	0
0315-0074	2016-01-23 15:15:00	0
0315-0074	2016-01-23 15:30:00	0
0315-0074	2016-01-23 15:45:00	0
0315-0074	2016-01-23 16:00:00	0
0315-0074	2016-01-23 16:15:00	0
0315-0074	2016-01-23 16:30:00	0
0315-0074	2016-01-23 16:45:00	0
0315-0074	2016-01-23 17:00:00	0
0315-0074	2016-01-23 17:15:00	0
0315-0074	2016-01-23 17:30:00	0
0315-0074	2016-01-23 17:45:00	0
0315-0074	2016-01-23 18:00:00	0
0315-0074	2016-01-23 18:15:00	0
0315-0074	2016-01-23 18:30:00	0
0315-0074	2016-01-23 18:45:00	0
0315-0074	2016-01-23 19:00:00	0
0315-0074	2016-01-23 19:15:00	0
0315-0074	2016-01-23 19:30:00	0
0315-0074	2016-01-23 19:45:00	0
0315-0074	2016-01-23 20:00:00	0
0315-0074	2016-01-23 20:15:00	0
0315-0074	2016-01-23 20:30:00	0
0315-0074	2016-01-23 20:45:00	0
0315-0074	2016-01-23 21:00:00	0
0315-0074	2016-01-23 21:15:00	0
0315-0074	2016-01-23 21:30:00	0
0315-0074	2016-01-23 21:45:00	0
0315-0074	2016-01-23 22:00:00	0
0315-0074	2016-01-23 22:15:00	0
0315-0074	2016-01-23 22:30:00	0
0315-0074	2016-01-23 22:45:00	0
0315-0074	2016-01-23 23:00:00	0
0315-0074	2016-01-23 23:15:00	0
0315-0074	2016-01-23 23:30:00	0
0315-0074	2016-01-23 23:45:00	0
0315-0074	2016-01-24 00:00:00	0
0315-0074	2016-01-24 00:15:00	0
0315-0074	2016-01-24 00:30:00	0
0315-0074	2016-01-24 00:45:00	0
0315-0074	2016-01-24 01:00:00	0
0315-0074	2016-01-24 01:15:00	0
0315-0074	2016-01-24 01:30:00	0
0315-0074	2016-01-24 01:45:00	0
0315-0074	2016-01-24 02:00:00	0
0315-0074	2016-01-24 02:15:00	0
0315-0074	2016-01-24 02:30:00	0
0315-0074	2016-01-24 02:45:00	0
0315-0074	2016-01-24 03:00:00	0
0315-0074	2016-01-24 03:15:00	0
0315-0074	2016-01-24 03:30:00	0
0315-0074	2016-01-24 03:45:00	0
0315-0074	2016-01-24 04:00:00	0
0315-0074	2016-01-24 04:15:00	0
0315-0074	2016-01-24 04:30:00	0
0315-0074	2016-01-24 04:45:00	0
0315-0074	2016-01-24 05:00:00	0
0315-0074	2016-01-24 05:15:00	0
0315-0074	2016-01-24 05:30:00	0
0315-0074	2016-01-24 05:45:00	0
0315-0074	2016-01-24 06:00:00	0
0315-0074	2016-01-24 06:15:00	0
0315-0074	2016-01-24 06:30:00	0
0315-0074	2016-01-24 06:45:00	0
0315-0074	2016-01-24 07:00:00	0
0315-0074	2016-01-24 07:15:00	0
0315-0074	2016-01-24 07:30:00	0
0315-0074	2016-01-24 07:45:00	0
0315-0074	2016-01-24 08:00:00	0
0315-0074	2016-01-24 08:15:00	0
0315-0074	2016-01-24 08:30:00	0
0315-0074	2016-01-24 08:45:00	0
0315-0074	2016-01-24 09:00:00	0
0315-0074	2016-01-24 09:15:00	0
0315-0074	2016-01-24 09:30:00	0
0315-0074	2016-01-24 09:45:00	0
0315-0074	2016-01-24 10:00:00	0
0315-0074	2016-01-24 10:15:00	0
0315-0074	2016-01-24 10:30:00	0
0315-0074	2016-01-24 10:45:00	0
0315-0074	2016-01-24 11:00:00	0
0315-0074	2016-01-24 11:15:00	0
0315-0074	2016-01-24 11:30:00	0
0315-0074	2016-01-24 11:45:00	0
0315-0074	2016-01-24 12:00:00	0
0315-0074	2016-01-24 12:15:00	0
0315-0074	2016-01-24 12:30:00	0
0315-0074	2016-01-24 12:45:00	0
0315-0074	2016-01-24 13:00:00	0
0315-0074	2016-01-24 13:15:00	0
0315-0074	2016-01-24 13:30:00	0
0315-0074	2016-01-24 13:45:00	0
0315-0074	2016-01-24 14:00:00	0
0315-0074	2016-01-24 14:15:00	0
0315-0074	2016-01-24 14:30:00	0
0315-0074	2016-01-24 14:45:00	7
0315-0074	2016-01-24 15:00:00	0
0315-0074	2016-01-24 15:15:00	0
0315-0074	2016-01-24 15:30:00	0
0315-0074	2016-01-24 15:45:00	0
0315-0074	2016-01-24 16:00:00	0
0315-0074	2016-01-24 16:15:00	0
0315-0074	2016-01-24 16:30:00	0
0315-0074	2016-01-24 16:45:00	0
0315-0074	2016-01-24 17:00:00	0
0315-0074	2016-01-24 17:15:00	0
0315-0074	2016-01-24 17:30:00	0
0315-0074	2016-01-24 17:45:00	0
0315-0074	2016-01-24 18:00:00	0
0315-0074	2016-01-24 18:15:00	0
0315-0074	2016-01-24 18:30:00	0
0315-0074	2016-01-24 18:45:00	0
0315-0074	2016-01-24 19:00:00	0
0315-0074	2016-01-24 19:15:00	0
0315-0074	2016-01-24 19:30:00	0
0315-0074	2016-01-24 19:45:00	0
0315-0074	2016-01-24 20:00:00	0
0315-0074	2016-01-24 20:15:00	0
0315-0074	2016-01-24 20:30:00	0
0315-0074	2016-01-24 20:45:00	0
0315-0074	2016-01-24 21:00:00	0
0315-0074	2016-01-24 21:15:00	0
0315-0074	2016-01-24 21:30:00	0
0315-0074	2016-01-24 21:45:00	0
0315-0074	2016-01-24 22:00:00	0
0315-0074	2016-01-24 22:15:00	0
0315-0074	2016-01-24 22:30:00	0
0315-0074	2016-01-24 22:45:00	0
0315-0074	2016-01-24 23:00:00	0
0315-0074	2016-01-24 23:15:00	0
0315-0074	2016-01-24 23:30:00	0
0315-0074	2016-01-24 23:45:00	0
