## Supplementary Data 2 for "Digital phenotyping by consumer wearables identifies sleep-associated markers of cardiovascular disease risk and biological aging": ActivityTable_0315-0076-NHC.tsv

0315-0076	2016-01-07 00:00:00	0
0315-0076	2016-01-07 00:15:00	0
0315-0076	2016-01-07 00:30:00	0
0315-0076	2016-01-07 00:45:00	0
0315-0076	2016-01-07 01:00:00	0
0315-0076	2016-01-07 01:15:00	0
0315-0076	2016-01-07 01:30:00	0
0315-0076	2016-01-07 01:45:00	0
0315-0076	2016-01-07 02:00:00	0
0315-0076	2016-01-07 02:15:00	0
0315-0076	2016-01-07 02:30:00	0
0315-0076	2016-01-07 02:45:00	0
0315-0076	2016-01-07 03:00:00	0
0315-0076	2016-01-07 03:15:00	0
0315-0076	2016-01-07 03:30:00	0
0315-0076	2016-01-07 03:45:00	0
0315-0076	2016-01-07 04:00:00	0
0315-0076	2016-01-07 04:15:00	0
0315-0076	2016-01-07 04:30:00	0
0315-0076	2016-01-07 04:45:00	0
0315-0076	2016-01-07 05:00:00	0
0315-0076	2016-01-07 05:15:00	0
0315-0076	2016-01-07 05:30:00	0
0315-0076	2016-01-07 05:45:00	0
0315-0076	2016-01-07 06:00:00	0
0315-0076	2016-01-07 06:15:00	0
0315-0076	2016-01-07 06:30:00	0
0315-0076	2016-01-07 06:45:00	0
0315-0076	2016-01-07 07:00:00	0
0315-0076	2016-01-07 07:15:00	0
0315-0076	2016-01-07 07:30:00	0
0315-0076	2016-01-07 07:45:00	0
0315-0076	2016-01-07 08:00:00	0
0315-0076	2016-01-07 08:15:00	0
0315-0076	2016-01-07 08:30:00	0
0315-0076	2016-01-07 08:45:00	0
0315-0076	2016-01-07 09:00:00	0
0315-0076	2016-01-07 09:15:00	0
0315-0076	2016-01-07 09:30:00	0
0315-0076	2016-01-07 09:45:00	0
0315-0076	2016-01-07 10:00:00	0
0315-0076	2016-01-07 10:15:00	0
0315-0076	2016-01-07 10:30:00	0
0315-0076	2016-01-07 10:45:00	0
0315-0076	2016-01-07 11:00:00	0
0315-0076	2016-01-07 11:15:00	0
0315-0076	2016-01-07 11:30:00	0
0315-0076	2016-01-07 11:45:00	0
0315-0076	2016-01-07 12:00:00	0
0315-0076	2016-01-07 12:15:00	0
0315-0076	2016-01-07 12:30:00	0
0315-0076	2016-01-07 12:45:00	0
0315-0076	2016-01-07 13:00:00	0
0315-0076	2016-01-07 13:15:00	0
0315-0076	2016-01-07 13:30:00	0
0315-0076	2016-01-07 13:45:00	0
0315-0076	2016-01-07 14:00:00	0
0315-0076	2016-01-07 14:15:00	0
0315-0076	2016-01-07 14:30:00	0
0315-0076	2016-01-07 14:45:00	0
0315-0076	2016-01-07 15:00:00	0
0315-0076	2016-01-07 15:15:00	0
0315-0076	2016-01-07 15:30:00	0
0315-0076	2016-01-07 15:45:00	0
0315-0076	2016-01-07 16:00:00	0
0315-0076	2016-01-07 16:15:00	0
0315-0076	2016-01-07 16:30:00	0
0315-0076	2016-01-07 16:45:00	0
0315-0076	2016-01-07 17:00:00	0
0315-0076	2016-01-07 17:15:00	0
0315-0076	2016-01-07 17:30:00	0
0315-0076	2016-01-07 17:45:00	0
0315-0076	2016-01-07 18:00:00	0
0315-0076	2016-01-07 18:15:00	0
0315-0076	2016-01-07 18:30:00	0
0315-0076	2016-01-07 18:45:00	0
0315-0076	2016-01-07 19:00:00	0
0315-0076	2016-01-07 19:15:00	0
0315-0076	2016-01-07 19:30:00	0
0315-0076	2016-01-07 19:45:00	0
0315-0076	2016-01-07 20:00:00	0
0315-0076	2016-01-07 20:15:00	0
0315-0076	2016-01-07 20:30:00	0
0315-0076	2016-01-07 20:45:00	0
0315-0076	2016-01-07 21:00:00	0
0315-0076	2016-01-07 21:15:00	0
0315-0076	2016-01-07 21:30:00	0
0315-0076	2016-01-07 21:45:00	0
0315-0076	2016-01-07 22:00:00	0
0315-0076	2016-01-07 22:15:00	0
0315-0076	2016-01-07 22:30:00	0
0315-0076	2016-01-07 22:45:00	0
0315-0076	2016-01-07 23:00:00	0
0315-0076	2016-01-07 23:15:00	0
0315-0076	2016-01-07 23:30:00	0
0315-0076	2016-01-07 23:45:00	0
0315-0076	2016-01-08 00:00:00	0
0315-0076	2016-01-08 00:15:00	0
0315-0076	2016-01-08 00:30:00	0
0315-0076	2016-01-08 00:45:00	0
0315-0076	2016-01-08 01:00:00	0
0315-0076	2016-01-08 01:15:00	0
0315-0076	2016-01-08 01:30:00	0
0315-0076	2016-01-08 01:45:00	0
0315-0076	2016-01-08 02:00:00	0
0315-0076	2016-01-08 02:15:00	0
0315-0076	2016-01-08 02:30:00	0
0315-0076	2016-01-08 02:45:00	0
0315-0076	2016-01-08 03:00:00	0
0315-0076	2016-01-08 03:15:00	0
0315-0076	2016-01-08 03:30:00	0
0315-0076	2016-01-08 03:45:00	0
0315-0076	2016-01-08 04:00:00	0
0315-0076	2016-01-08 04:15:00	0
0315-0076	2016-01-08 04:30:00	0
0315-0076	2016-01-08 04:45:00	0
0315-0076	2016-01-08 05:00:00	0
0315-0076	2016-01-08 05:15:00	0
0315-0076	2016-01-08 05:30:00	0
0315-0076	2016-01-08 05:45:00	0
0315-0076	2016-01-08 06:00:00	0
0315-0076	2016-01-08 06:15:00	0
0315-0076	2016-01-08 06:30:00	0
0315-0076	2016-01-08 06:45:00	0
0315-0076	2016-01-08 07:00:00	0
0315-0076	2016-01-08 07:15:00	0
0315-0076	2016-01-08 07:30:00	0
0315-0076	2016-01-08 07:45:00	0
0315-0076	2016-01-08 08:00:00	0
0315-0076	2016-01-08 08:15:00	0
0315-0076	2016-01-08 08:30:00	0
0315-0076	2016-01-08 08:45:00	0
0315-0076	2016-01-08 09:00:00	0
0315-0076	2016-01-08 09:15:00	0
0315-0076	2016-01-08 09:30:00	0
0315-0076	2016-01-08 09:45:00	0
0315-0076	2016-01-08 10:00:00	0
0315-0076	2016-01-08 10:15:00	0
0315-0076	2016-01-08 10:30:00	0
0315-0076	2016-01-08 10:45:00	0
0315-0076	2016-01-08 11:00:00	0
0315-0076	2016-01-08 11:15:00	0
0315-0076	2016-01-08 11:30:00	0
0315-0076	2016-01-08 11:45:00	0
0315-0076	2016-01-08 12:00:00	0
0315-0076	2016-01-08 12:15:00	0
0315-0076	2016-01-08 12:30:00	0
0315-0076	2016-01-08 12:45:00	0
0315-0076	2016-01-08 13:00:00	0
0315-0076	2016-01-08 13:15:00	0
0315-0076	2016-01-08 13:30:00	0
0315-0076	2016-01-08 13:45:00	0
0315-0076	2016-01-08 14:00:00	0
0315-0076	2016-01-08 14:15:00	0
0315-0076	2016-01-08 14:30:00	0
0315-0076	2016-01-08 14:45:00	0
0315-0076	2016-01-08 15:00:00	0
0315-0076	2016-01-08 15:15:00	0
0315-0076	2016-01-08 15:30:00	0
0315-0076	2016-01-08 15:45:00	0
0315-0076	2016-01-08 16:00:00	0
0315-0076	2016-01-08 16:15:00	0
0315-0076	2016-01-08 16:30:00	0
0315-0076	2016-01-08 16:45:00	0
0315-0076	2016-01-08 17:00:00	0
0315-0076	2016-01-08 17:15:00	0
0315-0076	2016-01-08 17:30:00	0
0315-0076	2016-01-08 17:45:00	0
0315-0076	2016-01-08 18:00:00	0
0315-0076	2016-01-08 18:15:00	0
0315-0076	2016-01-08 18:30:00	0
0315-0076	2016-01-08 18:45:00	0
0315-0076	2016-01-08 19:00:00	0
0315-0076	2016-01-08 19:15:00	0
0315-0076	2016-01-08 19:30:00	0
0315-0076	2016-01-08 19:45:00	0
0315-0076	2016-01-08 20:00:00	0
0315-0076	2016-01-08 20:15:00	0
0315-0076	2016-01-08 20:30:00	0
0315-0076	2016-01-08 20:45:00	0
0315-0076	2016-01-08 21:00:00	0
0315-0076	2016-01-08 21:15:00	0
0315-0076	2016-01-08 21:30:00	0
0315-0076	2016-01-08 21:45:00	0
0315-0076	2016-01-08 22:00:00	0
0315-0076	2016-01-08 22:15:00	0
0315-0076	2016-01-08 22:30:00	0
0315-0076	2016-01-08 22:45:00	0
0315-0076	2016-01-08 23:00:00	0
0315-0076	2016-01-08 23:15:00	0
0315-0076	2016-01-08 23:30:00	0
0315-0076	2016-01-08 23:45:00	0
0315-0076	2016-01-09 00:00:00	0
0315-0076	2016-01-09 00:15:00	0
0315-0076	2016-01-09 00:30:00	0
0315-0076	2016-01-09 00:45:00	0
0315-0076	2016-01-09 01:00:00	0
0315-0076	2016-01-09 01:15:00	0
0315-0076	2016-01-09 01:30:00	0
0315-0076	2016-01-09 01:45:00	0
0315-0076	2016-01-09 02:00:00	0
0315-0076	2016-01-09 02:15:00	0
0315-0076	2016-01-09 02:30:00	0
0315-0076	2016-01-09 02:45:00	0
0315-0076	2016-01-09 03:00:00	0
0315-0076	2016-01-09 03:15:00	0
0315-0076	2016-01-09 03:30:00	0
0315-0076	2016-01-09 03:45:00	0
0315-0076	2016-01-09 04:00:00	0
0315-0076	2016-01-09 04:15:00	0
0315-0076	2016-01-09 04:30:00	0
0315-0076	2016-01-09 04:45:00	0
0315-0076	2016-01-09 05:00:00	0
0315-0076	2016-01-09 05:15:00	0
0315-0076	2016-01-09 05:30:00	0
0315-0076	2016-01-09 05:45:00	0
0315-0076	2016-01-09 06:00:00	0
0315-0076	2016-01-09 06:15:00	0
0315-0076	2016-01-09 06:30:00	0
0315-0076	2016-01-09 06:45:00	0
0315-0076	2016-01-09 07:00:00	0
0315-0076	2016-01-09 07:15:00	0
0315-0076	2016-01-09 07:30:00	0
0315-0076	2016-01-09 07:45:00	0
0315-0076	2016-01-09 08:00:00	0
0315-0076	2016-01-09 08:15:00	0
0315-0076	2016-01-09 08:30:00	0
0315-0076	2016-01-09 08:45:00	0
0315-0076	2016-01-09 09:00:00	0
0315-0076	2016-01-09 09:15:00	0
0315-0076	2016-01-09 09:30:00	173
0315-0076	2016-01-09 09:45:00	22
0315-0076	2016-01-09 10:00:00	76
0315-0076	2016-01-09 10:15:00	78
0315-0076	2016-01-09 10:30:00	62
0315-0076	2016-01-09 10:45:00	12
0315-0076	2016-01-09 11:00:00	52
0315-0076	2016-01-09 11:15:00	98
0315-0076	2016-01-09 11:30:00	1144
0315-0076	2016-01-09 11:45:00	35
0315-0076	2016-01-09 12:00:00	34
0315-0076	2016-01-09 12:15:00	0
0315-0076	2016-01-09 12:30:00	13
0315-0076	2016-01-09 12:45:00	16
0315-0076	2016-01-09 13:00:00	0
0315-0076	2016-01-09 13:15:00	0
0315-0076	2016-01-09 13:30:00	0
0315-0076	2016-01-09 13:45:00	57
0315-0076	2016-01-09 14:00:00	0
0315-0076	2016-01-09 14:15:00	0
0315-0076	2016-01-09 14:30:00	0
0315-0076	2016-01-09 14:45:00	6
0315-0076	2016-01-09 15:00:00	21
0315-0076	2016-01-09 15:15:00	184
0315-0076	2016-01-09 15:30:00	262
0315-0076	2016-01-09 15:45:00	79
0315-0076	2016-01-09 16:00:00	666
0315-0076	2016-01-09 16:15:00	516
0315-0076	2016-01-09 16:30:00	66
0315-0076	2016-01-09 16:45:00	300
0315-0076	2016-01-09 17:00:00	56
0315-0076	2016-01-09 17:15:00	192
0315-0076	2016-01-09 17:30:00	141
0315-0076	2016-01-09 17:45:00	83
0315-0076	2016-01-09 18:00:00	717
0315-0076	2016-01-09 18:15:00	25
0315-0076	2016-01-09 18:30:00	445
0315-0076	2016-01-09 18:45:00	98
0315-0076	2016-01-09 19:00:00	302
0315-0076	2016-01-09 19:15:00	0
0315-0076	2016-01-09 19:30:00	0
0315-0076	2016-01-09 19:45:00	0
0315-0076	2016-01-09 20:00:00	242
0315-0076	2016-01-09 20:15:00	39
0315-0076	2016-01-09 20:30:00	23
0315-0076	2016-01-09 20:45:00	0
0315-0076	2016-01-09 21:00:00	63
0315-0076	2016-01-09 21:15:00	0
0315-0076	2016-01-09 21:30:00	0
0315-0076	2016-01-09 21:45:00	461
0315-0076	2016-01-09 22:00:00	234
0315-0076	2016-01-09 22:15:00	89
0315-0076	2016-01-09 22:30:00	7
0315-0076	2016-01-09 22:45:00	0
0315-0076	2016-01-09 23:00:00	75
0315-0076	2016-01-09 23:15:00	117
0315-0076	2016-01-09 23:30:00	13
0315-0076	2016-01-09 23:45:00	0
0315-0076	2016-01-10 00:00:00	5
0315-0076	2016-01-10 00:15:00	4
0315-0076	2016-01-10 00:30:00	0
0315-0076	2016-01-10 00:45:00	0
0315-0076	2016-01-10 01:00:00	0
0315-0076	2016-01-10 01:15:00	0
0315-0076	2016-01-10 01:30:00	0
0315-0076	2016-01-10 01:45:00	0
0315-0076	2016-01-10 02:00:00	0
0315-0076	2016-01-10 02:15:00	0
0315-0076	2016-01-10 02:30:00	27
0315-0076	2016-01-10 02:45:00	0
0315-0076	2016-01-10 03:00:00	0
0315-0076	2016-01-10 03:15:00	0
0315-0076	2016-01-10 03:30:00	0
0315-0076	2016-01-10 03:45:00	0
0315-0076	2016-01-10 04:00:00	0
0315-0076	2016-01-10 04:15:00	0
0315-0076	2016-01-10 04:30:00	0
0315-0076	2016-01-10 04:45:00	0
0315-0076	2016-01-10 05:00:00	0
0315-0076	2016-01-10 05:15:00	0
0315-0076	2016-01-10 05:30:00	0
0315-0076	2016-01-10 05:45:00	0
0315-0076	2016-01-10 06:00:00	0
0315-0076	2016-01-10 06:15:00	0
0315-0076	2016-01-10 06:30:00	0
0315-0076	2016-01-10 06:45:00	0
0315-0076	2016-01-10 07:00:00	0
0315-0076	2016-01-10 07:15:00	0
0315-0076	2016-01-10 07:30:00	44
0315-0076	2016-01-10 07:45:00	0
0315-0076	2016-01-10 08:00:00	4
0315-0076	2016-01-10 08:15:00	0
0315-0076	2016-01-10 08:30:00	0
0315-0076	2016-01-10 08:45:00	0
0315-0076	2016-01-10 09:00:00	0
0315-0076	2016-01-10 09:15:00	0
0315-0076	2016-01-10 09:30:00	0
0315-0076	2016-01-10 09:45:00	11
0315-0076	2016-01-10 10:00:00	0
0315-0076	2016-01-10 10:15:00	28
0315-0076	2016-01-10 10:30:00	146
0315-0076	2016-01-10 10:45:00	28
0315-0076	2016-01-10 11:00:00	130
0315-0076	2016-01-10 11:15:00	87
0315-0076	2016-01-10 11:30:00	66
0315-0076	2016-01-10 11:45:00	77
0315-0076	2016-01-10 12:00:00	196
0315-0076	2016-01-10 12:15:00	0
0315-0076	2016-01-10 12:30:00	560
0315-0076	2016-01-10 12:45:00	795
0315-0076	2016-01-10 13:00:00	606
0315-0076	2016-01-10 13:15:00	48
0315-0076	2016-01-10 13:30:00	0
0315-0076	2016-01-10 13:45:00	4
0315-0076	2016-01-10 14:00:00	0
0315-0076	2016-01-10 14:15:00	7
0315-0076	2016-01-10 14:30:00	32
0315-0076	2016-01-10 14:45:00	68
0315-0076	2016-01-10 15:00:00	395
0315-0076	2016-01-10 15:15:00	338
0315-0076	2016-01-10 15:30:00	308
0315-0076	2016-01-10 15:45:00	317
0315-0076	2016-01-10 16:00:00	47
0315-0076	2016-01-10 16:15:00	78
0315-0076	2016-01-10 16:30:00	0
0315-0076	2016-01-10 16:45:00	473
0315-0076	2016-01-10 17:00:00	424
0315-0076	2016-01-10 17:15:00	26
0315-0076	2016-01-10 17:30:00	0
0315-0076	2016-01-10 17:45:00	379
0315-0076	2016-01-10 18:00:00	38
0315-0076	2016-01-10 18:15:00	8
0315-0076	2016-01-10 18:30:00	20
0315-0076	2016-01-10 18:45:00	0
0315-0076	2016-01-10 19:00:00	21
0315-0076	2016-01-10 19:15:00	0
0315-0076	2016-01-10 19:30:00	18
0315-0076	2016-01-10 19:45:00	0
0315-0076	2016-01-10 20:00:00	0
0315-0076	2016-01-10 20:15:00	0
0315-0076	2016-01-10 20:30:00	62
0315-0076	2016-01-10 20:45:00	279
0315-0076	2016-01-10 21:00:00	0
0315-0076	2016-01-10 21:15:00	28
0315-0076	2016-01-10 21:30:00	0
0315-0076	2016-01-10 21:45:00	0
0315-0076	2016-01-10 22:00:00	0
0315-0076	2016-01-10 22:15:00	0
0315-0076	2016-01-10 22:30:00	0
0315-0076	2016-01-10 22:45:00	0
0315-0076	2016-01-10 23:00:00	67
0315-0076	2016-01-10 23:15:00	33
0315-0076	2016-01-10 23:30:00	0
0315-0076	2016-01-10 23:45:00	0
0315-0076	2016-01-11 00:00:00	0
0315-0076	2016-01-11 00:15:00	0
0315-0076	2016-01-11 00:30:00	0
0315-0076	2016-01-11 00:45:00	0
0315-0076	2016-01-11 01:00:00	46
0315-0076	2016-01-11 01:15:00	0
0315-0076	2016-01-11 01:30:00	0
0315-0076	2016-01-11 01:45:00	0
0315-0076	2016-01-11 02:00:00	0
0315-0076	2016-01-11 02:15:00	0
0315-0076	2016-01-11 02:30:00	0
0315-0076	2016-01-11 02:45:00	0
0315-0076	2016-01-11 03:00:00	0
0315-0076	2016-01-11 03:15:00	8
0315-0076	2016-01-11 03:30:00	0
0315-0076	2016-01-11 03:45:00	0
0315-0076	2016-01-11 04:00:00	0
0315-0076	2016-01-11 04:15:00	0
0315-0076	2016-01-11 04:30:00	0
0315-0076	2016-01-11 04:45:00	0
0315-0076	2016-01-11 05:00:00	0
0315-0076	2016-01-11 05:15:00	0
0315-0076	2016-01-11 05:30:00	0
0315-0076	2016-01-11 05:45:00	9
0315-0076	2016-01-11 06:00:00	0
0315-0076	2016-01-11 06:15:00	7
0315-0076	2016-01-11 06:30:00	0
0315-0076	2016-01-11 06:45:00	0
0315-0076	2016-01-11 07:00:00	0
0315-0076	2016-01-11 07:15:00	0
0315-0076	2016-01-11 07:30:00	0
0315-0076	2016-01-11 07:45:00	0
0315-0076	2016-01-11 08:00:00	95
0315-0076	2016-01-11 08:15:00	31
0315-0076	2016-01-11 08:30:00	135
0315-0076	2016-01-11 08:45:00	43
0315-0076	2016-01-11 09:00:00	31
0315-0076	2016-01-11 09:15:00	177
0315-0076	2016-01-11 09:30:00	82
0315-0076	2016-01-11 09:45:00	169
0315-0076	2016-01-11 10:00:00	22
0315-0076	2016-01-11 10:15:00	4
0315-0076	2016-01-11 10:30:00	0
0315-0076	2016-01-11 10:45:00	42
0315-0076	2016-01-11 11:00:00	138
0315-0076	2016-01-11 11:15:00	13
0315-0076	2016-01-11 11:30:00	0
0315-0076	2016-01-11 11:45:00	15
0315-0076	2016-01-11 12:00:00	241
0315-0076	2016-01-11 12:15:00	44
0315-0076	2016-01-11 12:30:00	508
0315-0076	2016-01-11 12:45:00	564
0315-0076	2016-01-11 13:00:00	46
0315-0076	2016-01-11 13:15:00	56
0315-0076	2016-01-11 13:30:00	118
0315-0076	2016-01-11 13:45:00	558
0315-0076	2016-01-11 14:00:00	588
0315-0076	2016-01-11 14:15:00	16
0315-0076	2016-01-11 14:30:00	0
0315-0076	2016-01-11 14:45:00	265
0315-0076	2016-01-11 15:00:00	379
0315-0076	2016-01-11 15:15:00	0
0315-0076	2016-01-11 15:30:00	0
0315-0076	2016-01-11 15:45:00	0
0315-0076	2016-01-11 16:00:00	62
0315-0076	2016-01-11 16:15:00	0
0315-0076	2016-01-11 16:30:00	94
0315-0076	2016-01-11 16:45:00	6
0315-0076	2016-01-11 17:00:00	41
0315-0076	2016-01-11 17:15:00	104
0315-0076	2016-01-11 17:30:00	8
0315-0076	2016-01-11 17:45:00	0
0315-0076	2016-01-11 18:00:00	0
0315-0076	2016-01-11 18:15:00	0
0315-0076	2016-01-11 18:30:00	76
0315-0076	2016-01-11 18:45:00	0
0315-0076	2016-01-11 19:00:00	21
0315-0076	2016-01-11 19:15:00	8
0315-0076	2016-01-11 19:30:00	27
0315-0076	2016-01-11 19:45:00	0
0315-0076	2016-01-11 20:00:00	57
0315-0076	2016-01-11 20:15:00	15
0315-0076	2016-01-11 20:30:00	458
0315-0076	2016-01-11 20:45:00	260
0315-0076	2016-01-11 21:00:00	0
0315-0076	2016-01-11 21:15:00	0
0315-0076	2016-01-11 21:30:00	15
0315-0076	2016-01-11 21:45:00	71
0315-0076	2016-01-11 22:00:00	0
0315-0076	2016-01-11 22:15:00	156
0315-0076	2016-01-11 22:30:00	15
0315-0076	2016-01-11 22:45:00	0
0315-0076	2016-01-11 23:00:00	0
0315-0076	2016-01-11 23:15:00	8
0315-0076	2016-01-11 23:30:00	0
0315-0076	2016-01-11 23:45:00	0
0315-0076	2016-01-12 00:00:00	7
0315-0076	2016-01-12 00:15:00	37
0315-0076	2016-01-12 00:30:00	0
0315-0076	2016-01-12 00:45:00	0
0315-0076	2016-01-12 01:00:00	8
0315-0076	2016-01-12 01:15:00	0
0315-0076	2016-01-12 01:30:00	0
0315-0076	2016-01-12 01:45:00	0
0315-0076	2016-01-12 02:00:00	0
0315-0076	2016-01-12 02:15:00	6
0315-0076	2016-01-12 02:30:00	0
0315-0076	2016-01-12 02:45:00	0
0315-0076	2016-01-12 03:00:00	0
0315-0076	2016-01-12 03:15:00	0
0315-0076	2016-01-12 03:30:00	0
0315-0076	2016-01-12 03:45:00	0
0315-0076	2016-01-12 04:00:00	0
0315-0076	2016-01-12 04:15:00	0
0315-0076	2016-01-12 04:30:00	0
0315-0076	2016-01-12 04:45:00	0
0315-0076	2016-01-12 05:00:00	0
0315-0076	2016-01-12 05:15:00	0
0315-0076	2016-01-12 05:30:00	0
0315-0076	2016-01-12 05:45:00	0
0315-0076	2016-01-12 06:00:00	0
0315-0076	2016-01-12 06:15:00	0
0315-0076	2016-01-12 06:30:00	0
0315-0076	2016-01-12 06:45:00	0
0315-0076	2016-01-12 07:00:00	0
0315-0076	2016-01-12 07:15:00	0
0315-0076	2016-01-12 07:30:00	41
0315-0076	2016-01-12 07:45:00	158
0315-0076	2016-01-12 08:00:00	10
0315-0076	2016-01-12 08:15:00	0
0315-0076	2016-01-12 08:30:00	90
0315-0076	2016-01-12 08:45:00	35
0315-0076	2016-01-12 09:00:00	40
0315-0076	2016-01-12 09:15:00	240
0315-0076	2016-01-12 09:30:00	58
0315-0076	2016-01-12 09:45:00	21
0315-0076	2016-01-12 10:00:00	306
0315-0076	2016-01-12 10:15:00	35
0315-0076	2016-01-12 10:30:00	0
0315-0076	2016-01-12 10:45:00	23
0315-0076	2016-01-12 11:00:00	25
0315-0076	2016-01-12 11:15:00	0
0315-0076	2016-01-12 11:30:00	19
0315-0076	2016-01-12 11:45:00	195
0315-0076	2016-01-12 12:00:00	19
0315-0076	2016-01-12 12:15:00	94
0315-0076	2016-01-12 12:30:00	737
0315-0076	2016-01-12 12:45:00	312
0315-0076	2016-01-12 13:00:00	27
0315-0076	2016-01-12 13:15:00	12
0315-0076	2016-01-12 13:30:00	144
0315-0076	2016-01-12 13:45:00	5
0315-0076	2016-01-12 14:00:00	500
0315-0076	2016-01-12 14:15:00	497
0315-0076	2016-01-12 14:30:00	381
0315-0076	2016-01-12 14:45:00	120
0315-0076	2016-01-12 15:00:00	514
0315-0076	2016-01-12 15:15:00	0
0315-0076	2016-01-12 15:30:00	540
0315-0076	2016-01-12 15:45:00	0
0315-0076	2016-01-12 16:00:00	9
0315-0076	2016-01-12 16:15:00	283
0315-0076	2016-01-12 16:30:00	400
0315-0076	2016-01-12 16:45:00	8
0315-0076	2016-01-12 17:00:00	0
0315-0076	2016-01-12 17:15:00	57
0315-0076	2016-01-12 17:30:00	53
0315-0076	2016-01-12 17:45:00	84
0315-0076	2016-01-12 18:00:00	245
0315-0076	2016-01-12 18:15:00	7
0315-0076	2016-01-12 18:30:00	0
0315-0076	2016-01-12 18:45:00	226
0315-0076	2016-01-12 19:00:00	0
0315-0076	2016-01-12 19:15:00	175
0315-0076	2016-01-12 19:30:00	1043
0315-0076	2016-01-12 19:45:00	541
0315-0076	2016-01-12 20:00:00	57
0315-0076	2016-01-12 20:15:00	9
0315-0076	2016-01-12 20:30:00	85
0315-0076	2016-01-12 20:45:00	0
0315-0076	2016-01-12 21:00:00	0
0315-0076	2016-01-12 21:15:00	8
0315-0076	2016-01-12 21:30:00	247
0315-0076	2016-01-12 21:45:00	360
0315-0076	2016-01-12 22:00:00	78
0315-0076	2016-01-12 22:15:00	0
0315-0076	2016-01-12 22:30:00	0
0315-0076	2016-01-12 22:45:00	0
0315-0076	2016-01-12 23:00:00	0
0315-0076	2016-01-12 23:15:00	0
0315-0076	2016-01-12 23:30:00	0
0315-0076	2016-01-12 23:45:00	0
0315-0076	2016-01-13 00:00:00	9
0315-0076	2016-01-13 00:15:00	0
0315-0076	2016-01-13 00:30:00	0
0315-0076	2016-01-13 00:45:00	0
0315-0076	2016-01-13 01:00:00	0
0315-0076	2016-01-13 01:15:00	0
0315-0076	2016-01-13 01:30:00	0
0315-0076	2016-01-13 01:45:00	0
0315-0076	2016-01-13 02:00:00	0
0315-0076	2016-01-13 02:15:00	0
0315-0076	2016-01-13 02:30:00	0
0315-0076	2016-01-13 02:45:00	0
0315-0076	2016-01-13 03:00:00	0
0315-0076	2016-01-13 03:15:00	0
0315-0076	2016-01-13 03:30:00	0
0315-0076	2016-01-13 03:45:00	0
0315-0076	2016-01-13 04:00:00	0
0315-0076	2016-01-13 04:15:00	0
0315-0076	2016-01-13 04:30:00	0
0315-0076	2016-01-13 04:45:00	0
0315-0076	2016-01-13 05:00:00	0
0315-0076	2016-01-13 05:15:00	0
0315-0076	2016-01-13 05:30:00	0
0315-0076	2016-01-13 05:45:00	0
0315-0076	2016-01-13 06:00:00	0
0315-0076	2016-01-13 06:15:00	0
0315-0076	2016-01-13 06:30:00	0
0315-0076	2016-01-13 06:45:00	0
0315-0076	2016-01-13 07:00:00	0
0315-0076	2016-01-13 07:15:00	0
0315-0076	2016-01-13 07:30:00	0
0315-0076	2016-01-13 07:45:00	0
0315-0076	2016-01-13 08:00:00	0
0315-0076	2016-01-13 08:15:00	0
0315-0076	2016-01-13 08:30:00	0
0315-0076	2016-01-13 08:45:00	0
0315-0076	2016-01-13 09:00:00	0
0315-0076	2016-01-13 09:15:00	0
0315-0076	2016-01-13 09:30:00	0
0315-0076	2016-01-13 09:45:00	0
0315-0076	2016-01-13 10:00:00	0
0315-0076	2016-01-13 10:15:00	0
0315-0076	2016-01-13 10:30:00	0
0315-0076	2016-01-13 10:45:00	0
0315-0076	2016-01-13 11:00:00	0
0315-0076	2016-01-13 11:15:00	0
0315-0076	2016-01-13 11:30:00	0
0315-0076	2016-01-13 11:45:00	0
0315-0076	2016-01-13 12:00:00	0
0315-0076	2016-01-13 12:15:00	0
0315-0076	2016-01-13 12:30:00	0
0315-0076	2016-01-13 12:45:00	0
0315-0076	2016-01-13 13:00:00	0
0315-0076	2016-01-13 13:15:00	0
0315-0076	2016-01-13 13:30:00	0
0315-0076	2016-01-13 13:45:00	0
0315-0076	2016-01-13 14:00:00	0
0315-0076	2016-01-13 14:15:00	0
0315-0076	2016-01-13 14:30:00	0
0315-0076	2016-01-13 14:45:00	0
0315-0076	2016-01-13 15:00:00	0
0315-0076	2016-01-13 15:15:00	0
0315-0076	2016-01-13 15:30:00	0
0315-0076	2016-01-13 15:45:00	0
0315-0076	2016-01-13 16:00:00	0
0315-0076	2016-01-13 16:15:00	0
0315-0076	2016-01-13 16:30:00	0
0315-0076	2016-01-13 16:45:00	0
0315-0076	2016-01-13 17:00:00	0
0315-0076	2016-01-13 17:15:00	0
0315-0076	2016-01-13 17:30:00	0
0315-0076	2016-01-13 17:45:00	0
0315-0076	2016-01-13 18:00:00	0
0315-0076	2016-01-13 18:15:00	0
0315-0076	2016-01-13 18:30:00	0
0315-0076	2016-01-13 18:45:00	0
0315-0076	2016-01-13 19:00:00	0
0315-0076	2016-01-13 19:15:00	0
0315-0076	2016-01-13 19:30:00	0
0315-0076	2016-01-13 19:45:00	0
0315-0076	2016-01-13 20:00:00	0
0315-0076	2016-01-13 20:15:00	0
0315-0076	2016-01-13 20:30:00	0
0315-0076	2016-01-13 20:45:00	0
0315-0076	2016-01-13 21:00:00	0
0315-0076	2016-01-13 21:15:00	0
0315-0076	2016-01-13 21:30:00	0
0315-0076	2016-01-13 21:45:00	0
0315-0076	2016-01-13 22:00:00	0
0315-0076	2016-01-13 22:15:00	0
0315-0076	2016-01-13 22:30:00	0
0315-0076	2016-01-13 22:45:00	0
0315-0076	2016-01-13 23:00:00	0
0315-0076	2016-01-13 23:15:00	0
0315-0076	2016-01-13 23:30:00	0
0315-0076	2016-01-13 23:45:00	0
0315-0076	2016-01-14 00:00:00	0
0315-0076	2016-01-14 00:15:00	0
0315-0076	2016-01-14 00:30:00	0
0315-0076	2016-01-14 00:45:00	0
0315-0076	2016-01-14 01:00:00	0
0315-0076	2016-01-14 01:15:00	0
0315-0076	2016-01-14 01:30:00	0
0315-0076	2016-01-14 01:45:00	0
0315-0076	2016-01-14 02:00:00	0
0315-0076	2016-01-14 02:15:00	0
0315-0076	2016-01-14 02:30:00	0
0315-0076	2016-01-14 02:45:00	0
0315-0076	2016-01-14 03:00:00	0
0315-0076	2016-01-14 03:15:00	0
0315-0076	2016-01-14 03:30:00	0
0315-0076	2016-01-14 03:45:00	0
0315-0076	2016-01-14 04:00:00	0
0315-0076	2016-01-14 04:15:00	0
0315-0076	2016-01-14 04:30:00	0
0315-0076	2016-01-14 04:45:00	0
0315-0076	2016-01-14 05:00:00	0
0315-0076	2016-01-14 05:15:00	0
0315-0076	2016-01-14 05:30:00	0
0315-0076	2016-01-14 05:45:00	0
0315-0076	2016-01-14 06:00:00	0
0315-0076	2016-01-14 06:15:00	0
0315-0076	2016-01-14 06:30:00	0
0315-0076	2016-01-14 06:45:00	0
0315-0076	2016-01-14 07:00:00	0
0315-0076	2016-01-14 07:15:00	0
0315-0076	2016-01-14 07:30:00	0
0315-0076	2016-01-14 07:45:00	0
0315-0076	2016-01-14 08:00:00	0
0315-0076	2016-01-14 08:15:00	0
0315-0076	2016-01-14 08:30:00	0
0315-0076	2016-01-14 08:45:00	0
0315-0076	2016-01-14 09:00:00	0
0315-0076	2016-01-14 09:15:00	0
0315-0076	2016-01-14 09:30:00	0
0315-0076	2016-01-14 09:45:00	0
0315-0076	2016-01-14 10:00:00	0
0315-0076	2016-01-14 10:15:00	0
0315-0076	2016-01-14 10:30:00	0
0315-0076	2016-01-14 10:45:00	0
0315-0076	2016-01-14 11:00:00	0
0315-0076	2016-01-14 11:15:00	0
0315-0076	2016-01-14 11:30:00	0
0315-0076	2016-01-14 11:45:00	0
0315-0076	2016-01-14 12:00:00	0
0315-0076	2016-01-14 12:15:00	0
0315-0076	2016-01-14 12:30:00	0
0315-0076	2016-01-14 12:45:00	0
0315-0076	2016-01-14 13:00:00	0
0315-0076	2016-01-14 13:15:00	0
0315-0076	2016-01-14 13:30:00	4
0315-0076	2016-01-14 13:45:00	0
0315-0076	2016-01-14 14:00:00	0
0315-0076	2016-01-14 14:15:00	0
0315-0076	2016-01-14 14:30:00	0
0315-0076	2016-01-14 14:45:00	0
0315-0076	2016-01-14 15:00:00	0
0315-0076	2016-01-14 15:15:00	0
0315-0076	2016-01-14 15:30:00	0
0315-0076	2016-01-14 15:45:00	0
0315-0076	2016-01-14 16:00:00	0
0315-0076	2016-01-14 16:15:00	0
0315-0076	2016-01-14 16:30:00	0
0315-0076	2016-01-14 16:45:00	0
0315-0076	2016-01-14 17:00:00	0
0315-0076	2016-01-14 17:15:00	0
0315-0076	2016-01-14 17:30:00	0
0315-0076	2016-01-14 17:45:00	0
0315-0076	2016-01-14 18:00:00	0
0315-0076	2016-01-14 18:15:00	0
0315-0076	2016-01-14 18:30:00	0
0315-0076	2016-01-14 18:45:00	0
0315-0076	2016-01-14 19:00:00	0
0315-0076	2016-01-14 19:15:00	0
0315-0076	2016-01-14 19:30:00	0
0315-0076	2016-01-14 19:45:00	0
0315-0076	2016-01-14 20:00:00	0
0315-0076	2016-01-14 20:15:00	0
0315-0076	2016-01-14 20:30:00	0
0315-0076	2016-01-14 20:45:00	0
0315-0076	2016-01-14 21:00:00	0
0315-0076	2016-01-14 21:15:00	0
0315-0076	2016-01-14 21:30:00	0
0315-0076	2016-01-14 21:45:00	0
0315-0076	2016-01-14 22:00:00	0
0315-0076	2016-01-14 22:15:00	0
0315-0076	2016-01-14 22:30:00	0
0315-0076	2016-01-14 22:45:00	0
0315-0076	2016-01-14 23:00:00	0
0315-0076	2016-01-14 23:15:00	0
0315-0076	2016-01-14 23:30:00	0
0315-0076	2016-01-14 23:45:00	0
0315-0076	2016-01-15 00:00:00	0
0315-0076	2016-01-15 00:15:00	0
0315-0076	2016-01-15 00:30:00	0
0315-0076	2016-01-15 00:45:00	0
0315-0076	2016-01-15 01:00:00	0
0315-0076	2016-01-15 01:15:00	0
0315-0076	2016-01-15 01:30:00	0
0315-0076	2016-01-15 01:45:00	0
0315-0076	2016-01-15 02:00:00	0
0315-0076	2016-01-15 02:15:00	0
0315-0076	2016-01-15 02:30:00	0
0315-0076	2016-01-15 02:45:00	0
0315-0076	2016-01-15 03:00:00	0
0315-0076	2016-01-15 03:15:00	0
0315-0076	2016-01-15 03:30:00	0
0315-0076	2016-01-15 03:45:00	0
0315-0076	2016-01-15 04:00:00	0
0315-0076	2016-01-15 04:15:00	0
0315-0076	2016-01-15 04:30:00	0
0315-0076	2016-01-15 04:45:00	0
0315-0076	2016-01-15 05:00:00	0
0315-0076	2016-01-15 05:15:00	0
0315-0076	2016-01-15 05:30:00	0
0315-0076	2016-01-15 05:45:00	0
0315-0076	2016-01-15 06:00:00	0
0315-0076	2016-01-15 06:15:00	0
0315-0076	2016-01-15 06:30:00	0
0315-0076	2016-01-15 06:45:00	0
0315-0076	2016-01-15 07:00:00	0
0315-0076	2016-01-15 07:15:00	0
0315-0076	2016-01-15 07:30:00	0
0315-0076	2016-01-15 07:45:00	0
0315-0076	2016-01-15 08:00:00	0
0315-0076	2016-01-15 08:15:00	0
0315-0076	2016-01-15 08:30:00	0
0315-0076	2016-01-15 08:45:00	0
0315-0076	2016-01-15 09:00:00	0
0315-0076	2016-01-15 09:15:00	47
0315-0076	2016-01-15 09:30:00	129
0315-0076	2016-01-15 09:45:00	74
0315-0076	2016-01-15 10:00:00	0
0315-0076	2016-01-15 10:15:00	0
0315-0076	2016-01-15 10:30:00	0
0315-0076	2016-01-15 10:45:00	0
0315-0076	2016-01-15 11:00:00	0
0315-0076	2016-01-15 11:15:00	0
0315-0076	2016-01-15 11:30:00	0
0315-0076	2016-01-15 11:45:00	0
0315-0076	2016-01-15 12:00:00	9
0315-0076	2016-01-15 12:15:00	176
0315-0076	2016-01-15 12:30:00	749
0315-0076	2016-01-15 12:45:00	8
0315-0076	2016-01-15 13:00:00	0
0315-0076	2016-01-15 13:15:00	314
0315-0076	2016-01-15 13:30:00	927
0315-0076	2016-01-15 13:45:00	1018
0315-0076	2016-01-15 14:00:00	74
0315-0076	2016-01-15 14:15:00	0
0315-0076	2016-01-15 14:30:00	0
0315-0076	2016-01-15 14:45:00	0
0315-0076	2016-01-15 15:00:00	0
0315-0076	2016-01-15 15:15:00	0
0315-0076	2016-01-15 15:30:00	0
0315-0076	2016-01-15 15:45:00	0
0315-0076	2016-01-15 16:00:00	0
0315-0076	2016-01-15 16:15:00	0
0315-0076	2016-01-15 16:30:00	0
0315-0076	2016-01-15 16:45:00	0
0315-0076	2016-01-15 17:00:00	0
0315-0076	2016-01-15 17:15:00	0
0315-0076	2016-01-15 17:30:00	0
0315-0076	2016-01-15 17:45:00	0
0315-0076	2016-01-15 18:00:00	0
0315-0076	2016-01-15 18:15:00	0
0315-0076	2016-01-15 18:30:00	0
0315-0076	2016-01-15 18:45:00	0
0315-0076	2016-01-15 19:00:00	0
0315-0076	2016-01-15 19:15:00	0
0315-0076	2016-01-15 19:30:00	0
0315-0076	2016-01-15 19:45:00	0
0315-0076	2016-01-15 20:00:00	0
0315-0076	2016-01-15 20:15:00	0
0315-0076	2016-01-15 20:30:00	0
0315-0076	2016-01-15 20:45:00	0
0315-0076	2016-01-15 21:00:00	0
0315-0076	2016-01-15 21:15:00	0
0315-0076	2016-01-15 21:30:00	0
0315-0076	2016-01-15 21:45:00	0
0315-0076	2016-01-15 22:00:00	0
0315-0076	2016-01-15 22:15:00	0
0315-0076	2016-01-15 22:30:00	0
0315-0076	2016-01-15 22:45:00	0
0315-0076	2016-01-15 23:00:00	0
0315-0076	2016-01-15 23:15:00	0
0315-0076	2016-01-15 23:30:00	0
0315-0076	2016-01-15 23:45:00	0
