## Supplementary Data 2 for "Digital phenotyping by consumer wearables identifies sleep-associated markers of cardiovascular disease risk and biological aging": ActivityTable_0315-0105-NHC.tsv

0315-0105	2016-01-30 00:00:00	0
0315-0105	2016-01-30 00:15:00	0
0315-0105	2016-01-30 00:30:00	0
0315-0105	2016-01-30 00:45:00	0
0315-0105	2016-01-30 01:00:00	0
0315-0105	2016-01-30 01:15:00	0
0315-0105	2016-01-30 01:30:00	0
0315-0105	2016-01-30 01:45:00	0
0315-0105	2016-01-30 02:00:00	0
0315-0105	2016-01-30 02:15:00	0
0315-0105	2016-01-30 02:30:00	0
0315-0105	2016-01-30 02:45:00	0
0315-0105	2016-01-30 03:00:00	0
0315-0105	2016-01-30 03:15:00	0
0315-0105	2016-01-30 03:30:00	0
0315-0105	2016-01-30 03:45:00	0
0315-0105	2016-01-30 04:00:00	0
0315-0105	2016-01-30 04:15:00	0
0315-0105	2016-01-30 04:30:00	0
0315-0105	2016-01-30 04:45:00	0
0315-0105	2016-01-30 05:00:00	0
0315-0105	2016-01-30 05:15:00	0
0315-0105	2016-01-30 05:30:00	0
0315-0105	2016-01-30 05:45:00	0
0315-0105	2016-01-30 06:00:00	0
0315-0105	2016-01-30 06:15:00	0
0315-0105	2016-01-30 06:30:00	0
0315-0105	2016-01-30 06:45:00	0
0315-0105	2016-01-30 07:00:00	0
0315-0105	2016-01-30 07:15:00	0
0315-0105	2016-01-30 07:30:00	0
0315-0105	2016-01-30 07:45:00	0
0315-0105	2016-01-30 08:00:00	0
0315-0105	2016-01-30 08:15:00	0
0315-0105	2016-01-30 08:30:00	0
0315-0105	2016-01-30 08:45:00	0
0315-0105	2016-01-30 09:00:00	0
0315-0105	2016-01-30 09:15:00	0
0315-0105	2016-01-30 09:30:00	0
0315-0105	2016-01-30 09:45:00	0
0315-0105	2016-01-30 10:00:00	0
0315-0105	2016-01-30 10:15:00	0
0315-0105	2016-01-30 10:30:00	0
0315-0105	2016-01-30 10:45:00	0
0315-0105	2016-01-30 11:00:00	0
0315-0105	2016-01-30 11:15:00	0
0315-0105	2016-01-30 11:30:00	0
0315-0105	2016-01-30 11:45:00	0
0315-0105	2016-01-30 12:00:00	0
0315-0105	2016-01-30 12:15:00	0
0315-0105	2016-01-30 12:30:00	0
0315-0105	2016-01-30 12:45:00	0
0315-0105	2016-01-30 13:00:00	0
0315-0105	2016-01-30 13:15:00	0
0315-0105	2016-01-30 13:30:00	0
0315-0105	2016-01-30 13:45:00	0
0315-0105	2016-01-30 14:00:00	0
0315-0105	2016-01-30 14:15:00	0
0315-0105	2016-01-30 14:30:00	0
0315-0105	2016-01-30 14:45:00	0
0315-0105	2016-01-30 15:00:00	0
0315-0105	2016-01-30 15:15:00	0
0315-0105	2016-01-30 15:30:00	0
0315-0105	2016-01-30 15:45:00	0
0315-0105	2016-01-30 16:00:00	59
0315-0105	2016-01-30 16:15:00	515
0315-0105	2016-01-30 16:30:00	234
0315-0105	2016-01-30 16:45:00	305
0315-0105	2016-01-30 17:00:00	199
0315-0105	2016-01-30 17:15:00	563
0315-0105	2016-01-30 17:30:00	628
0315-0105	2016-01-30 17:45:00	1408
0315-0105	2016-01-30 18:00:00	296
0315-0105	2016-01-30 18:15:00	324
0315-0105	2016-01-30 18:30:00	295
0315-0105	2016-01-30 18:45:00	573
0315-0105	2016-01-30 19:00:00	605
0315-0105	2016-01-30 19:15:00	876
0315-0105	2016-01-30 19:30:00	52
0315-0105	2016-01-30 19:45:00	0
0315-0105	2016-01-30 20:00:00	43
0315-0105	2016-01-30 20:15:00	22
0315-0105	2016-01-30 20:30:00	0
0315-0105	2016-01-30 20:45:00	0
0315-0105	2016-01-30 21:00:00	0
0315-0105	2016-01-30 21:15:00	0
0315-0105	2016-01-30 21:30:00	359
0315-0105	2016-01-30 21:45:00	116
0315-0105	2016-01-30 22:00:00	0
0315-0105	2016-01-30 22:15:00	0
0315-0105	2016-01-30 22:30:00	0
0315-0105	2016-01-30 22:45:00	0
0315-0105	2016-01-30 23:00:00	0
0315-0105	2016-01-30 23:15:00	0
0315-0105	2016-01-30 23:30:00	0
0315-0105	2016-01-30 23:45:00	0
0315-0105	2016-01-31 00:00:00	0
0315-0105	2016-01-31 00:15:00	0
0315-0105	2016-01-31 00:30:00	0
0315-0105	2016-01-31 00:45:00	0
0315-0105	2016-01-31 01:00:00	0
0315-0105	2016-01-31 01:15:00	0
0315-0105	2016-01-31 01:30:00	0
0315-0105	2016-01-31 01:45:00	0
0315-0105	2016-01-31 02:00:00	0
0315-0105	2016-01-31 02:15:00	0
0315-0105	2016-01-31 02:30:00	0
0315-0105	2016-01-31 02:45:00	0
0315-0105	2016-01-31 03:00:00	0
0315-0105	2016-01-31 03:15:00	0
0315-0105	2016-01-31 03:30:00	0
0315-0105	2016-01-31 03:45:00	0
0315-0105	2016-01-31 04:00:00	0
0315-0105	2016-01-31 04:15:00	0
0315-0105	2016-01-31 04:30:00	0
0315-0105	2016-01-31 04:45:00	0
0315-0105	2016-01-31 05:00:00	0
0315-0105	2016-01-31 05:15:00	0
0315-0105	2016-01-31 05:30:00	0
0315-0105	2016-01-31 05:45:00	0
0315-0105	2016-01-31 06:00:00	0
0315-0105	2016-01-31 06:15:00	0
0315-0105	2016-01-31 06:30:00	0
0315-0105	2016-01-31 06:45:00	0
0315-0105	2016-01-31 07:00:00	0
0315-0105	2016-01-31 07:15:00	0
0315-0105	2016-01-31 07:30:00	0
0315-0105	2016-01-31 07:45:00	0
0315-0105	2016-01-31 08:00:00	0
0315-0105	2016-01-31 08:15:00	0
0315-0105	2016-01-31 08:30:00	0
0315-0105	2016-01-31 08:45:00	0
0315-0105	2016-01-31 09:00:00	0
0315-0105	2016-01-31 09:15:00	0
0315-0105	2016-01-31 09:30:00	0
0315-0105	2016-01-31 09:45:00	0
0315-0105	2016-01-31 10:00:00	0
0315-0105	2016-01-31 10:15:00	0
0315-0105	2016-01-31 10:30:00	0
0315-0105	2016-01-31 10:45:00	212
0315-0105	2016-01-31 11:00:00	140
0315-0105	2016-01-31 11:15:00	31
0315-0105	2016-01-31 11:30:00	0
0315-0105	2016-01-31 11:45:00	0
0315-0105	2016-01-31 12:00:00	0
0315-0105	2016-01-31 12:15:00	23
0315-0105	2016-01-31 12:30:00	21
0315-0105	2016-01-31 12:45:00	0
0315-0105	2016-01-31 13:00:00	4
0315-0105	2016-01-31 13:15:00	0
0315-0105	2016-01-31 13:30:00	91
0315-0105	2016-01-31 13:45:00	1354
0315-0105	2016-01-31 14:00:00	752
0315-0105	2016-01-31 14:15:00	33
0315-0105	2016-01-31 14:30:00	5
0315-0105	2016-01-31 14:45:00	147
0315-0105	2016-01-31 15:00:00	507
0315-0105	2016-01-31 15:15:00	1118
0315-0105	2016-01-31 15:30:00	523
0315-0105	2016-01-31 15:45:00	1060
0315-0105	2016-01-31 16:00:00	373
0315-0105	2016-01-31 16:15:00	366
0315-0105	2016-01-31 16:30:00	36
0315-0105	2016-01-31 16:45:00	251
0315-0105	2016-01-31 17:00:00	143
0315-0105	2016-01-31 17:15:00	0
0315-0105	2016-01-31 17:30:00	0
0315-0105	2016-01-31 17:45:00	33
0315-0105	2016-01-31 18:00:00	0
0315-0105	2016-01-31 18:15:00	0
0315-0105	2016-01-31 18:30:00	282
0315-0105	2016-01-31 18:45:00	1018
0315-0105	2016-01-31 19:00:00	119
0315-0105	2016-01-31 19:15:00	0
0315-0105	2016-01-31 19:30:00	0
0315-0105	2016-01-31 19:45:00	0
0315-0105	2016-01-31 20:00:00	0
0315-0105	2016-01-31 20:15:00	0
0315-0105	2016-01-31 20:30:00	0
0315-0105	2016-01-31 20:45:00	0
0315-0105	2016-01-31 21:00:00	0
0315-0105	2016-01-31 21:15:00	0
0315-0105	2016-01-31 21:30:00	36
0315-0105	2016-01-31 21:45:00	50
0315-0105	2016-01-31 22:00:00	172
0315-0105	2016-01-31 22:15:00	163
0315-0105	2016-01-31 22:30:00	162
0315-0105	2016-01-31 22:45:00	101
0315-0105	2016-01-31 23:00:00	0
0315-0105	2016-01-31 23:15:00	73
0315-0105	2016-01-31 23:30:00	10
0315-0105	2016-01-31 23:45:00	0
0315-0105	2016-02-01 00:00:00	48
0315-0105	2016-02-01 00:15:00	0
0315-0105	2016-02-01 00:30:00	0
0315-0105	2016-02-01 00:45:00	0
0315-0105	2016-02-01 01:00:00	0
0315-0105	2016-02-01 01:15:00	0
0315-0105	2016-02-01 01:30:00	35
0315-0105	2016-02-01 01:45:00	7
0315-0105	2016-02-01 02:00:00	0
0315-0105	2016-02-01 02:15:00	0
0315-0105	2016-02-01 02:30:00	0
0315-0105	2016-02-01 02:45:00	0
0315-0105	2016-02-01 03:00:00	0
0315-0105	2016-02-01 03:15:00	15
0315-0105	2016-02-01 03:30:00	0
0315-0105	2016-02-01 03:45:00	0
0315-0105	2016-02-01 04:00:00	0
0315-0105	2016-02-01 04:15:00	0
0315-0105	2016-02-01 04:30:00	15
0315-0105	2016-02-01 04:45:00	0
0315-0105	2016-02-01 05:00:00	0
0315-0105	2016-02-01 05:15:00	8
0315-0105	2016-02-01 05:30:00	5
0315-0105	2016-02-01 05:45:00	0
0315-0105	2016-02-01 06:00:00	20
0315-0105	2016-02-01 06:15:00	0
0315-0105	2016-02-01 06:30:00	0
0315-0105	2016-02-01 06:45:00	0
0315-0105	2016-02-01 07:00:00	0
0315-0105	2016-02-01 07:15:00	0
0315-0105	2016-02-01 07:30:00	131
0315-0105	2016-02-01 07:45:00	55
0315-0105	2016-02-01 08:00:00	155
0315-0105	2016-02-01 08:15:00	504
0315-0105	2016-02-01 08:30:00	17
0315-0105	2016-02-01 08:45:00	0
0315-0105	2016-02-01 09:00:00	618
0315-0105	2016-02-01 09:15:00	6
0315-0105	2016-02-01 09:30:00	0
0315-0105	2016-02-01 09:45:00	0
0315-0105	2016-02-01 10:00:00	57
0315-0105	2016-02-01 10:15:00	161
0315-0105	2016-02-01 10:30:00	0
0315-0105	2016-02-01 10:45:00	785
0315-0105	2016-02-01 11:00:00	391
0315-0105	2016-02-01 11:15:00	27
0315-0105	2016-02-01 11:30:00	48
0315-0105	2016-02-01 11:45:00	58
0315-0105	2016-02-01 12:00:00	632
0315-0105	2016-02-01 12:15:00	13
0315-0105	2016-02-01 12:30:00	0
0315-0105	2016-02-01 12:45:00	499
0315-0105	2016-02-01 13:00:00	100
0315-0105	2016-02-01 13:15:00	0
0315-0105	2016-02-01 13:30:00	8
0315-0105	2016-02-01 13:45:00	0
0315-0105	2016-02-01 14:00:00	138
0315-0105	2016-02-01 14:15:00	170
0315-0105	2016-02-01 14:30:00	23
0315-0105	2016-02-01 14:45:00	0
0315-0105	2016-02-01 15:00:00	0
0315-0105	2016-02-01 15:15:00	0
0315-0105	2016-02-01 15:30:00	0
0315-0105	2016-02-01 15:45:00	0
0315-0105	2016-02-01 16:00:00	31
0315-0105	2016-02-01 16:15:00	271
0315-0105	2016-02-01 16:30:00	0
0315-0105	2016-02-01 16:45:00	102
0315-0105	2016-02-01 17:00:00	0
0315-0105	2016-02-01 17:15:00	0
0315-0105	2016-02-01 17:30:00	172
0315-0105	2016-02-01 17:45:00	12
0315-0105	2016-02-01 18:00:00	0
0315-0105	2016-02-01 18:15:00	0
0315-0105	2016-02-01 18:30:00	0
0315-0105	2016-02-01 18:45:00	245
0315-0105	2016-02-01 19:00:00	579
0315-0105	2016-02-01 19:15:00	28
0315-0105	2016-02-01 19:30:00	280
0315-0105	2016-02-01 19:45:00	492
0315-0105	2016-02-01 20:00:00	97
0315-0105	2016-02-01 20:15:00	0
0315-0105	2016-02-01 20:30:00	0
0315-0105	2016-02-01 20:45:00	8
0315-0105	2016-02-01 21:00:00	29
0315-0105	2016-02-01 21:15:00	0
0315-0105	2016-02-01 21:30:00	0
0315-0105	2016-02-01 21:45:00	31
0315-0105	2016-02-01 22:00:00	9
0315-0105	2016-02-01 22:15:00	60
0315-0105	2016-02-01 22:30:00	90
0315-0105	2016-02-01 22:45:00	4
0315-0105	2016-02-01 23:00:00	80
0315-0105	2016-02-01 23:15:00	0
0315-0105	2016-02-01 23:30:00	0
0315-0105	2016-02-01 23:45:00	0
0315-0105	2016-02-02 00:00:00	29
0315-0105	2016-02-02 00:15:00	0
0315-0105	2016-02-02 00:30:00	0
0315-0105	2016-02-02 00:45:00	0
0315-0105	2016-02-02 01:00:00	8
0315-0105	2016-02-02 01:15:00	0
0315-0105	2016-02-02 01:30:00	0
0315-0105	2016-02-02 01:45:00	45
0315-0105	2016-02-02 02:00:00	23
0315-0105	2016-02-02 02:15:00	0
0315-0105	2016-02-02 02:30:00	0
0315-0105	2016-02-02 02:45:00	0
0315-0105	2016-02-02 03:00:00	0
0315-0105	2016-02-02 03:15:00	0
0315-0105	2016-02-02 03:30:00	0
0315-0105	2016-02-02 03:45:00	0
0315-0105	2016-02-02 04:00:00	9
0315-0105	2016-02-02 04:15:00	0
0315-0105	2016-02-02 04:30:00	0
0315-0105	2016-02-02 04:45:00	0
0315-0105	2016-02-02 05:00:00	0
0315-0105	2016-02-02 05:15:00	0
0315-0105	2016-02-02 05:30:00	0
0315-0105	2016-02-02 05:45:00	0
0315-0105	2016-02-02 06:00:00	8
0315-0105	2016-02-02 06:15:00	0
0315-0105	2016-02-02 06:30:00	0
0315-0105	2016-02-02 06:45:00	122
0315-0105	2016-02-02 07:00:00	100
0315-0105	2016-02-02 07:15:00	216
0315-0105	2016-02-02 07:30:00	520
0315-0105	2016-02-02 07:45:00	205
0315-0105	2016-02-02 08:00:00	318
0315-0105	2016-02-02 08:15:00	889
0315-0105	2016-02-02 08:30:00	0
0315-0105	2016-02-02 08:45:00	0
0315-0105	2016-02-02 09:00:00	0
0315-0105	2016-02-02 09:15:00	272
0315-0105	2016-02-02 09:30:00	427
0315-0105	2016-02-02 09:45:00	0
0315-0105	2016-02-02 10:00:00	0
0315-0105	2016-02-02 10:15:00	0
0315-0105	2016-02-02 10:30:00	8
0315-0105	2016-02-02 10:45:00	0
0315-0105	2016-02-02 11:00:00	13
0315-0105	2016-02-02 11:15:00	6
0315-0105	2016-02-02 11:30:00	4
0315-0105	2016-02-02 11:45:00	198
0315-0105	2016-02-02 12:00:00	1212
0315-0105	2016-02-02 12:15:00	323
0315-0105	2016-02-02 12:30:00	0
0315-0105	2016-02-02 12:45:00	0
0315-0105	2016-02-02 13:00:00	67
0315-0105	2016-02-02 13:15:00	1137
0315-0105	2016-02-02 13:30:00	443
0315-0105	2016-02-02 13:45:00	289
0315-0105	2016-02-02 14:00:00	72
0315-0105	2016-02-02 14:15:00	0
0315-0105	2016-02-02 14:30:00	0
0315-0105	2016-02-02 14:45:00	0
0315-0105	2016-02-02 15:00:00	0
0315-0105	2016-02-02 15:15:00	8
0315-0105	2016-02-02 15:30:00	355
0315-0105	2016-02-02 15:45:00	107
0315-0105	2016-02-02 16:00:00	502
0315-0105	2016-02-02 16:15:00	62
0315-0105	2016-02-02 16:30:00	0
0315-0105	2016-02-02 16:45:00	284
0315-0105	2016-02-02 17:00:00	238
0315-0105	2016-02-02 17:15:00	25
0315-0105	2016-02-02 17:30:00	0
0315-0105	2016-02-02 17:45:00	210
0315-0105	2016-02-02 18:00:00	227
0315-0105	2016-02-02 18:15:00	44
0315-0105	2016-02-02 18:30:00	37
0315-0105	2016-02-02 18:45:00	0
0315-0105	2016-02-02 19:00:00	0
0315-0105	2016-02-02 19:15:00	404
0315-0105	2016-02-02 19:30:00	832
0315-0105	2016-02-02 19:45:00	20
0315-0105	2016-02-02 20:00:00	0
0315-0105	2016-02-02 20:15:00	207
0315-0105	2016-02-02 20:30:00	688
0315-0105	2016-02-02 20:45:00	227
0315-0105	2016-02-02 21:00:00	6
0315-0105	2016-02-02 21:15:00	9
0315-0105	2016-02-02 21:30:00	26
0315-0105	2016-02-02 21:45:00	0
0315-0105	2016-02-02 22:00:00	31
0315-0105	2016-02-02 22:15:00	0
0315-0105	2016-02-02 22:30:00	0
0315-0105	2016-02-02 22:45:00	0
0315-0105	2016-02-02 23:00:00	0
0315-0105	2016-02-02 23:15:00	0
0315-0105	2016-02-02 23:30:00	0
0315-0105	2016-02-02 23:45:00	0
0315-0105	2016-02-03 00:00:00	0
0315-0105	2016-02-03 00:15:00	0
0315-0105	2016-02-03 00:30:00	14
0315-0105	2016-02-03 00:45:00	0
0315-0105	2016-02-03 01:00:00	0
0315-0105	2016-02-03 01:15:00	0
0315-0105	2016-02-03 01:30:00	0
0315-0105	2016-02-03 01:45:00	0
0315-0105	2016-02-03 02:00:00	0
0315-0105	2016-02-03 02:15:00	0
0315-0105	2016-02-03 02:30:00	0
0315-0105	2016-02-03 02:45:00	0
0315-0105	2016-02-03 03:00:00	0
0315-0105	2016-02-03 03:15:00	0
0315-0105	2016-02-03 03:30:00	16
0315-0105	2016-02-03 03:45:00	0
0315-0105	2016-02-03 04:00:00	16
0315-0105	2016-02-03 04:15:00	0
0315-0105	2016-02-03 04:30:00	0
0315-0105	2016-02-03 04:45:00	0
0315-0105	2016-02-03 05:00:00	12
0315-0105	2016-02-03 05:15:00	0
0315-0105	2016-02-03 05:30:00	0
0315-0105	2016-02-03 05:45:00	0
0315-0105	2016-02-03 06:00:00	0
0315-0105	2016-02-03 06:15:00	0
0315-0105	2016-02-03 06:30:00	0
0315-0105	2016-02-03 06:45:00	0
0315-0105	2016-02-03 07:00:00	0
0315-0105	2016-02-03 07:15:00	11
0315-0105	2016-02-03 07:30:00	173
0315-0105	2016-02-03 07:45:00	73
0315-0105	2016-02-03 08:00:00	287
0315-0105	2016-02-03 08:15:00	439
0315-0105	2016-02-03 08:30:00	0
0315-0105	2016-02-03 08:45:00	0
0315-0105	2016-02-03 09:00:00	672
0315-0105	2016-02-03 09:15:00	0
0315-0105	2016-02-03 09:30:00	0
0315-0105	2016-02-03 09:45:00	0
0315-0105	2016-02-03 10:00:00	252
0315-0105	2016-02-03 10:15:00	0
0315-0105	2016-02-03 10:30:00	7
0315-0105	2016-02-03 10:45:00	0
0315-0105	2016-02-03 11:00:00	172
0315-0105	2016-02-03 11:15:00	0
0315-0105	2016-02-03 11:30:00	0
0315-0105	2016-02-03 11:45:00	0
0315-0105	2016-02-03 12:00:00	819
0315-0105	2016-02-03 12:15:00	79
0315-0105	2016-02-03 12:30:00	57
0315-0105	2016-02-03 12:45:00	40
0315-0105	2016-02-03 13:00:00	909
0315-0105	2016-02-03 13:15:00	71
0315-0105	2016-02-03 13:30:00	36
0315-0105	2016-02-03 13:45:00	0
0315-0105	2016-02-03 14:00:00	141
0315-0105	2016-02-03 14:15:00	0
0315-0105	2016-02-03 14:30:00	0
0315-0105	2016-02-03 14:45:00	0
0315-0105	2016-02-03 15:00:00	0
0315-0105	2016-02-03 15:15:00	26
0315-0105	2016-02-03 15:30:00	0
0315-0105	2016-02-03 15:45:00	0
0315-0105	2016-02-03 16:00:00	58
0315-0105	2016-02-03 16:15:00	64
0315-0105	2016-02-03 16:30:00	0
0315-0105	2016-02-03 16:45:00	0
0315-0105	2016-02-03 17:00:00	11
0315-0105	2016-02-03 17:15:00	11
0315-0105	2016-02-03 17:30:00	66
0315-0105	2016-02-03 17:45:00	7
0315-0105	2016-02-03 18:00:00	37
0315-0105	2016-02-03 18:15:00	4
0315-0105	2016-02-03 18:30:00	7
0315-0105	2016-02-03 18:45:00	0
0315-0105	2016-02-03 19:00:00	341
0315-0105	2016-02-03 19:15:00	682
0315-0105	2016-02-03 19:30:00	40
0315-0105	2016-02-03 19:45:00	0
0315-0105	2016-02-03 20:00:00	141
0315-0105	2016-02-03 20:15:00	462
0315-0105	2016-02-03 20:30:00	0
0315-0105	2016-02-03 20:45:00	0
0315-0105	2016-02-03 21:00:00	0
0315-0105	2016-02-03 21:15:00	0
0315-0105	2016-02-03 21:30:00	0
0315-0105	2016-02-03 21:45:00	0
0315-0105	2016-02-03 22:00:00	0
0315-0105	2016-02-03 22:15:00	0
0315-0105	2016-02-03 22:30:00	0
0315-0105	2016-02-03 22:45:00	0
0315-0105	2016-02-03 23:00:00	0
0315-0105	2016-02-03 23:15:00	0
0315-0105	2016-02-03 23:30:00	0
0315-0105	2016-02-03 23:45:00	161
0315-0105	2016-02-04 00:00:00	13
0315-0105	2016-02-04 00:15:00	41
0315-0105	2016-02-04 00:30:00	0
0315-0105	2016-02-04 00:45:00	112
0315-0105	2016-02-04 01:00:00	0
0315-0105	2016-02-04 01:15:00	0
0315-0105	2016-02-04 01:30:00	0
0315-0105	2016-02-04 01:45:00	0
0315-0105	2016-02-04 02:00:00	0
0315-0105	2016-02-04 02:15:00	0
0315-0105	2016-02-04 02:30:00	0
0315-0105	2016-02-04 02:45:00	0
0315-0105	2016-02-04 03:00:00	0
0315-0105	2016-02-04 03:15:00	0
0315-0105	2016-02-04 03:30:00	0
0315-0105	2016-02-04 03:45:00	0
0315-0105	2016-02-04 04:00:00	0
0315-0105	2016-02-04 04:15:00	12
0315-0105	2016-02-04 04:30:00	0
0315-0105	2016-02-04 04:45:00	0
0315-0105	2016-02-04 05:00:00	0
0315-0105	2016-02-04 05:15:00	0
0315-0105	2016-02-04 05:30:00	0
0315-0105	2016-02-04 05:45:00	0
0315-0105	2016-02-04 06:00:00	7
0315-0105	2016-02-04 06:15:00	0
0315-0105	2016-02-04 06:30:00	0
0315-0105	2016-02-04 06:45:00	11
0315-0105	2016-02-04 07:00:00	0
0315-0105	2016-02-04 07:15:00	0
0315-0105	2016-02-04 07:30:00	0
0315-0105	2016-02-04 07:45:00	10
0315-0105	2016-02-04 08:00:00	0
0315-0105	2016-02-04 08:15:00	438
0315-0105	2016-02-04 08:30:00	249
0315-0105	2016-02-04 08:45:00	374
0315-0105	2016-02-04 09:00:00	616
0315-0105	2016-02-04 09:15:00	0
0315-0105	2016-02-04 09:30:00	0
0315-0105	2016-02-04 09:45:00	135
0315-0105	2016-02-04 10:00:00	0
0315-0105	2016-02-04 10:15:00	0
0315-0105	2016-02-04 10:30:00	0
0315-0105	2016-02-04 10:45:00	0
0315-0105	2016-02-04 11:00:00	0
0315-0105	2016-02-04 11:15:00	7
0315-0105	2016-02-04 11:30:00	0
0315-0105	2016-02-04 11:45:00	0
0315-0105	2016-02-04 12:00:00	0
0315-0105	2016-02-04 12:15:00	0
0315-0105	2016-02-04 12:30:00	0
0315-0105	2016-02-04 12:45:00	0
0315-0105	2016-02-04 13:00:00	0
0315-0105	2016-02-04 13:15:00	0
0315-0105	2016-02-04 13:30:00	0
0315-0105	2016-02-04 13:45:00	0
0315-0105	2016-02-04 14:00:00	0
0315-0105	2016-02-04 14:15:00	0
0315-0105	2016-02-04 14:30:00	0
0315-0105	2016-02-04 14:45:00	0
0315-0105	2016-02-04 15:00:00	0
0315-0105	2016-02-04 15:15:00	0
0315-0105	2016-02-04 15:30:00	0
0315-0105	2016-02-04 15:45:00	0
0315-0105	2016-02-04 16:00:00	0
0315-0105	2016-02-04 16:15:00	0
0315-0105	2016-02-04 16:30:00	0
0315-0105	2016-02-04 16:45:00	0
0315-0105	2016-02-04 17:00:00	0
0315-0105	2016-02-04 17:15:00	0
0315-0105	2016-02-04 17:30:00	0
0315-0105	2016-02-04 17:45:00	0
0315-0105	2016-02-04 18:00:00	0
0315-0105	2016-02-04 18:15:00	0
0315-0105	2016-02-04 18:30:00	0
0315-0105	2016-02-04 18:45:00	0
0315-0105	2016-02-04 19:00:00	0
0315-0105	2016-02-04 19:15:00	0
0315-0105	2016-02-04 19:30:00	0
0315-0105	2016-02-04 19:45:00	0
0315-0105	2016-02-04 20:00:00	0
0315-0105	2016-02-04 20:15:00	0
0315-0105	2016-02-04 20:30:00	0
0315-0105	2016-02-04 20:45:00	0
0315-0105	2016-02-04 21:00:00	0
0315-0105	2016-02-04 21:15:00	0
0315-0105	2016-02-04 21:30:00	0
0315-0105	2016-02-04 21:45:00	0
0315-0105	2016-02-04 22:00:00	0
0315-0105	2016-02-04 22:15:00	0
0315-0105	2016-02-04 22:30:00	0
0315-0105	2016-02-04 22:45:00	0
0315-0105	2016-02-04 23:00:00	0
0315-0105	2016-02-04 23:15:00	0
0315-0105	2016-02-04 23:30:00	0
0315-0105	2016-02-04 23:45:00	0
