## Supplementary Data 2 for "Digital phenotyping by consumer wearables identifies sleep-associated markers of cardiovascular disease risk and biological aging": ActivityTable_0316-0005-NHC.tsv

0316-0005	2016-10-28 00:00:00	0
0316-0005	2016-10-28 00:15:00	0
0316-0005	2016-10-28 00:30:00	0
0316-0005	2016-10-28 00:45:00	0
0316-0005	2016-10-28 01:00:00	0
0316-0005	2016-10-28 01:15:00	0
0316-0005	2016-10-28 01:30:00	0
0316-0005	2016-10-28 01:45:00	0
0316-0005	2016-10-28 02:00:00	0
0316-0005	2016-10-28 02:15:00	0
0316-0005	2016-10-28 02:30:00	0
0316-0005	2016-10-28 02:45:00	0
0316-0005	2016-10-28 03:00:00	0
0316-0005	2016-10-28 03:15:00	0
0316-0005	2016-10-28 03:30:00	0
0316-0005	2016-10-28 03:45:00	0
0316-0005	2016-10-28 04:00:00	0
0316-0005	2016-10-28 04:15:00	0
0316-0005	2016-10-28 04:30:00	0
0316-0005	2016-10-28 04:45:00	0
0316-0005	2016-10-28 05:00:00	0
0316-0005	2016-10-28 05:15:00	0
0316-0005	2016-10-28 05:30:00	0
0316-0005	2016-10-28 05:45:00	0
0316-0005	2016-10-28 06:00:00	0
0316-0005	2016-10-28 06:15:00	0
0316-0005	2016-10-28 06:30:00	0
0316-0005	2016-10-28 06:45:00	0
0316-0005	2016-10-28 07:00:00	0
0316-0005	2016-10-28 07:15:00	0
0316-0005	2016-10-28 07:30:00	0
0316-0005	2016-10-28 07:45:00	0
0316-0005	2016-10-28 08:00:00	0
0316-0005	2016-10-28 08:15:00	0
0316-0005	2016-10-28 08:30:00	0
0316-0005	2016-10-28 08:45:00	0
0316-0005	2016-10-28 09:00:00	0
0316-0005	2016-10-28 09:15:00	0
0316-0005	2016-10-28 09:30:00	0
0316-0005	2016-10-28 09:45:00	0
0316-0005	2016-10-28 10:00:00	0
0316-0005	2016-10-28 10:15:00	0
0316-0005	2016-10-28 10:30:00	0
0316-0005	2016-10-28 10:45:00	0
0316-0005	2016-10-28 11:00:00	0
0316-0005	2016-10-28 11:15:00	0
0316-0005	2016-10-28 11:30:00	0
0316-0005	2016-10-28 11:45:00	0
0316-0005	2016-10-28 12:00:00	0
0316-0005	2016-10-28 12:15:00	0
0316-0005	2016-10-28 12:30:00	0
0316-0005	2016-10-28 12:45:00	0
0316-0005	2016-10-28 13:00:00	0
0316-0005	2016-10-28 13:15:00	0
0316-0005	2016-10-28 13:30:00	0
0316-0005	2016-10-28 13:45:00	0
0316-0005	2016-10-28 14:00:00	0
0316-0005	2016-10-28 14:15:00	0
0316-0005	2016-10-28 14:30:00	0
0316-0005	2016-10-28 14:45:00	0
0316-0005	2016-10-28 15:00:00	51
0316-0005	2016-10-28 15:15:00	0
0316-0005	2016-10-28 15:30:00	0
0316-0005	2016-10-28 15:45:00	53
0316-0005	2016-10-28 16:00:00	174
0316-0005	2016-10-28 16:15:00	174
0316-0005	2016-10-28 16:30:00	195
0316-0005	2016-10-28 16:45:00	93
0316-0005	2016-10-28 17:00:00	74
0316-0005	2016-10-28 17:15:00	443
0316-0005	2016-10-28 17:30:00	390
0316-0005	2016-10-28 17:45:00	687
0316-0005	2016-10-28 18:00:00	187
0316-0005	2016-10-28 18:15:00	44
0316-0005	2016-10-28 18:30:00	46
0316-0005	2016-10-28 18:45:00	37
0316-0005	2016-10-28 19:00:00	0
0316-0005	2016-10-28 19:15:00	0
0316-0005	2016-10-28 19:30:00	34
0316-0005	2016-10-28 19:45:00	72
0316-0005	2016-10-28 20:00:00	15
0316-0005	2016-10-28 20:15:00	46
0316-0005	2016-10-28 20:30:00	110
0316-0005	2016-10-28 20:45:00	79
0316-0005	2016-10-28 21:00:00	0
0316-0005	2016-10-28 21:15:00	9
0316-0005	2016-10-28 21:30:00	7
0316-0005	2016-10-28 21:45:00	34
0316-0005	2016-10-28 22:00:00	30
0316-0005	2016-10-28 22:15:00	410
0316-0005	2016-10-28 22:30:00	0
0316-0005	2016-10-28 22:45:00	0
0316-0005	2016-10-28 23:00:00	0
0316-0005	2016-10-28 23:15:00	0
0316-0005	2016-10-28 23:30:00	0
0316-0005	2016-10-28 23:45:00	0
0316-0005	2016-10-29 00:00:00	0
0316-0005	2016-10-29 00:15:00	0
0316-0005	2016-10-29 00:30:00	0
0316-0005	2016-10-29 00:45:00	0
0316-0005	2016-10-29 01:00:00	0
0316-0005	2016-10-29 01:15:00	0
0316-0005	2016-10-29 01:30:00	0
0316-0005	2016-10-29 01:45:00	0
0316-0005	2016-10-29 02:00:00	0
0316-0005	2016-10-29 02:15:00	0
0316-0005	2016-10-29 02:30:00	0
0316-0005	2016-10-29 02:45:00	0
0316-0005	2016-10-29 03:00:00	0
0316-0005	2016-10-29 03:15:00	0
0316-0005	2016-10-29 03:30:00	0
0316-0005	2016-10-29 03:45:00	7
0316-0005	2016-10-29 04:00:00	0
0316-0005	2016-10-29 04:15:00	0
0316-0005	2016-10-29 04:30:00	0
0316-0005	2016-10-29 04:45:00	0
0316-0005	2016-10-29 05:00:00	0
0316-0005	2016-10-29 05:15:00	0
0316-0005	2016-10-29 05:30:00	0
0316-0005	2016-10-29 05:45:00	0
0316-0005	2016-10-29 06:00:00	0
0316-0005	2016-10-29 06:15:00	0
0316-0005	2016-10-29 06:30:00	0
0316-0005	2016-10-29 06:45:00	0
0316-0005	2016-10-29 07:00:00	0
0316-0005	2016-10-29 07:15:00	0
0316-0005	2016-10-29 07:30:00	43
0316-0005	2016-10-29 07:45:00	446
0316-0005	2016-10-29 08:00:00	704
0316-0005	2016-10-29 08:15:00	47
0316-0005	2016-10-29 08:30:00	701
0316-0005	2016-10-29 08:45:00	158
0316-0005	2016-10-29 09:00:00	62
0316-0005	2016-10-29 09:15:00	84
0316-0005	2016-10-29 09:30:00	165
0316-0005	2016-10-29 09:45:00	0
0316-0005	2016-10-29 10:00:00	31
0316-0005	2016-10-29 10:15:00	34
0316-0005	2016-10-29 10:30:00	22
0316-0005	2016-10-29 10:45:00	138
0316-0005	2016-10-29 11:00:00	425
0316-0005	2016-10-29 11:15:00	101
0316-0005	2016-10-29 11:30:00	526
0316-0005	2016-10-29 11:45:00	488
0316-0005	2016-10-29 12:00:00	150
0316-0005	2016-10-29 12:15:00	120
0316-0005	2016-10-29 12:30:00	110
0316-0005	2016-10-29 12:45:00	101
0316-0005	2016-10-29 13:00:00	103
0316-0005	2016-10-29 13:15:00	0
0316-0005	2016-10-29 13:30:00	0
0316-0005	2016-10-29 13:45:00	701
0316-0005	2016-10-29 14:00:00	878
0316-0005	2016-10-29 14:15:00	50
0316-0005	2016-10-29 14:30:00	365
0316-0005	2016-10-29 14:45:00	78
0316-0005	2016-10-29 15:00:00	28
0316-0005	2016-10-29 15:15:00	0
0316-0005	2016-10-29 15:30:00	0
0316-0005	2016-10-29 15:45:00	0
0316-0005	2016-10-29 16:00:00	18
0316-0005	2016-10-29 16:15:00	31
0316-0005	2016-10-29 16:30:00	17
0316-0005	2016-10-29 16:45:00	8
0316-0005	2016-10-29 17:00:00	375
0316-0005	2016-10-29 17:15:00	348
0316-0005	2016-10-29 17:30:00	301
0316-0005	2016-10-29 17:45:00	418
0316-0005	2016-10-29 18:00:00	821
0316-0005	2016-10-29 18:15:00	411
0316-0005	2016-10-29 18:30:00	231
0316-0005	2016-10-29 18:45:00	998
0316-0005	2016-10-29 19:00:00	9
0316-0005	2016-10-29 19:15:00	25
0316-0005	2016-10-29 19:30:00	10
0316-0005	2016-10-29 19:45:00	6
0316-0005	2016-10-29 20:00:00	30
0316-0005	2016-10-29 20:15:00	48
0316-0005	2016-10-29 20:30:00	312
0316-0005	2016-10-29 20:45:00	443
0316-0005	2016-10-29 21:00:00	26
0316-0005	2016-10-29 21:15:00	175
0316-0005	2016-10-29 21:30:00	155
0316-0005	2016-10-29 21:45:00	12
0316-0005	2016-10-29 22:00:00	19
0316-0005	2016-10-29 22:15:00	0
0316-0005	2016-10-29 22:30:00	0
0316-0005	2016-10-29 22:45:00	0
0316-0005	2016-10-29 23:00:00	0
0316-0005	2016-10-29 23:15:00	0
0316-0005	2016-10-29 23:30:00	0
0316-0005	2016-10-29 23:45:00	0
0316-0005	2016-10-30 00:00:00	0
0316-0005	2016-10-30 00:15:00	0
0316-0005	2016-10-30 00:30:00	0
0316-0005	2016-10-30 00:45:00	0
0316-0005	2016-10-30 01:00:00	0
0316-0005	2016-10-30 01:15:00	0
0316-0005	2016-10-30 01:30:00	0
0316-0005	2016-10-30 01:45:00	0
0316-0005	2016-10-30 02:00:00	0
0316-0005	2016-10-30 02:15:00	0
0316-0005	2016-10-30 02:30:00	0
0316-0005	2016-10-30 02:45:00	0
0316-0005	2016-10-30 03:00:00	0
0316-0005	2016-10-30 03:15:00	0
0316-0005	2016-10-30 03:30:00	0
0316-0005	2016-10-30 03:45:00	0
0316-0005	2016-10-30 04:00:00	0
0316-0005	2016-10-30 04:15:00	0
0316-0005	2016-10-30 04:30:00	0
0316-0005	2016-10-30 04:45:00	0
0316-0005	2016-10-30 05:00:00	0
0316-0005	2016-10-30 05:15:00	0
0316-0005	2016-10-30 05:30:00	0
0316-0005	2016-10-30 05:45:00	0
0316-0005	2016-10-30 06:00:00	0
0316-0005	2016-10-30 06:15:00	0
0316-0005	2016-10-30 06:30:00	0
0316-0005	2016-10-30 06:45:00	0
0316-0005	2016-10-30 07:00:00	0
0316-0005	2016-10-30 07:15:00	0
0316-0005	2016-10-30 07:30:00	0
0316-0005	2016-10-30 07:45:00	0
0316-0005	2016-10-30 08:00:00	0
0316-0005	2016-10-30 08:15:00	99
0316-0005	2016-10-30 08:30:00	298
0316-0005	2016-10-30 08:45:00	441
0316-0005	2016-10-30 09:00:00	1381
0316-0005	2016-10-30 09:15:00	1458
0316-0005	2016-10-30 09:30:00	295
0316-0005	2016-10-30 09:45:00	515
0316-0005	2016-10-30 10:00:00	413
0316-0005	2016-10-30 10:15:00	307
0316-0005	2016-10-30 10:30:00	88
0316-0005	2016-10-30 10:45:00	437
0316-0005	2016-10-30 11:00:00	171
0316-0005	2016-10-30 11:15:00	218
0316-0005	2016-10-30 11:30:00	745
0316-0005	2016-10-30 11:45:00	188
0316-0005	2016-10-30 12:00:00	19
0316-0005	2016-10-30 12:15:00	0
0316-0005	2016-10-30 12:30:00	0
0316-0005	2016-10-30 12:45:00	0
0316-0005	2016-10-30 13:00:00	371
0316-0005	2016-10-30 13:15:00	836
0316-0005	2016-10-30 13:30:00	120
0316-0005	2016-10-30 13:45:00	71
0316-0005	2016-10-30 14:00:00	744
0316-0005	2016-10-30 14:15:00	503
0316-0005	2016-10-30 14:30:00	266
0316-0005	2016-10-30 14:45:00	145
0316-0005	2016-10-30 15:00:00	197
0316-0005	2016-10-30 15:15:00	32
0316-0005	2016-10-30 15:30:00	17
0316-0005	2016-10-30 15:45:00	0
0316-0005	2016-10-30 16:00:00	5
0316-0005	2016-10-30 16:15:00	148
0316-0005	2016-10-30 16:30:00	119
0316-0005	2016-10-30 16:45:00	0
0316-0005	2016-10-30 17:00:00	0
0316-0005	2016-10-30 17:15:00	9
0316-0005	2016-10-30 17:30:00	44
0316-0005	2016-10-30 17:45:00	68
0316-0005	2016-10-30 18:00:00	0
0316-0005	2016-10-30 18:15:00	64
0316-0005	2016-10-30 18:30:00	10
0316-0005	2016-10-30 18:45:00	174
0316-0005	2016-10-30 19:00:00	69
0316-0005	2016-10-30 19:15:00	123
0316-0005	2016-10-30 19:30:00	45
0316-0005	2016-10-30 19:45:00	25
0316-0005	2016-10-30 20:00:00	71
0316-0005	2016-10-30 20:15:00	124
0316-0005	2016-10-30 20:30:00	230
0316-0005	2016-10-30 20:45:00	44
0316-0005	2016-10-30 21:00:00	141
0316-0005	2016-10-30 21:15:00	103
0316-0005	2016-10-30 21:30:00	40
0316-0005	2016-10-30 21:45:00	9
0316-0005	2016-10-30 22:00:00	31
0316-0005	2016-10-30 22:15:00	15
0316-0005	2016-10-30 22:30:00	0
0316-0005	2016-10-30 22:45:00	14
0316-0005	2016-10-30 23:00:00	7
0316-0005	2016-10-30 23:15:00	0
0316-0005	2016-10-30 23:30:00	0
0316-0005	2016-10-30 23:45:00	10
0316-0005	2016-10-31 00:00:00	7
0316-0005	2016-10-31 00:15:00	0
0316-0005	2016-10-31 00:30:00	0
0316-0005	2016-10-31 00:45:00	0
0316-0005	2016-10-31 01:00:00	4
0316-0005	2016-10-31 01:15:00	0
0316-0005	2016-10-31 01:30:00	0
0316-0005	2016-10-31 01:45:00	0
0316-0005	2016-10-31 02:00:00	0
0316-0005	2016-10-31 02:15:00	0
0316-0005	2016-10-31 02:30:00	0
0316-0005	2016-10-31 02:45:00	0
0316-0005	2016-10-31 03:00:00	0
0316-0005	2016-10-31 03:15:00	67
0316-0005	2016-10-31 03:30:00	80
0316-0005	2016-10-31 03:45:00	0
0316-0005	2016-10-31 04:00:00	0
0316-0005	2016-10-31 04:15:00	0
0316-0005	2016-10-31 04:30:00	0
0316-0005	2016-10-31 04:45:00	0
0316-0005	2016-10-31 05:00:00	0
0316-0005	2016-10-31 05:15:00	0
0316-0005	2016-10-31 05:30:00	0
0316-0005	2016-10-31 05:45:00	0
0316-0005	2016-10-31 06:00:00	0
0316-0005	2016-10-31 06:15:00	0
0316-0005	2016-10-31 06:30:00	91
0316-0005	2016-10-31 06:45:00	120
0316-0005	2016-10-31 07:00:00	370
0316-0005	2016-10-31 07:15:00	206
0316-0005	2016-10-31 07:30:00	373
0316-0005	2016-10-31 07:45:00	516
0316-0005	2016-10-31 08:00:00	133
0316-0005	2016-10-31 08:15:00	57
0316-0005	2016-10-31 08:30:00	0
0316-0005	2016-10-31 08:45:00	0
0316-0005	2016-10-31 09:00:00	0
0316-0005	2016-10-31 09:15:00	0
0316-0005	2016-10-31 09:30:00	11
0316-0005	2016-10-31 09:45:00	0
0316-0005	2016-10-31 10:00:00	0
0316-0005	2016-10-31 10:15:00	413
0316-0005	2016-10-31 10:30:00	0
0316-0005	2016-10-31 10:45:00	0
0316-0005	2016-10-31 11:00:00	0
0316-0005	2016-10-31 11:15:00	132
0316-0005	2016-10-31 11:30:00	171
0316-0005	2016-10-31 11:45:00	546
0316-0005	2016-10-31 12:00:00	372
0316-0005	2016-10-31 12:15:00	18
0316-0005	2016-10-31 12:30:00	13
0316-0005	2016-10-31 12:45:00	69
0316-0005	2016-10-31 13:00:00	387
0316-0005	2016-10-31 13:15:00	429
0316-0005	2016-10-31 13:30:00	57
0316-0005	2016-10-31 13:45:00	28
0316-0005	2016-10-31 14:00:00	20
0316-0005	2016-10-31 14:15:00	461
0316-0005	2016-10-31 14:30:00	458
0316-0005	2016-10-31 14:45:00	14
0316-0005	2016-10-31 15:00:00	65
0316-0005	2016-10-31 15:15:00	15
0316-0005	2016-10-31 15:30:00	178
0316-0005	2016-10-31 15:45:00	7
0316-0005	2016-10-31 16:00:00	0
0316-0005	2016-10-31 16:15:00	231
0316-0005	2016-10-31 16:30:00	20
0316-0005	2016-10-31 16:45:00	15
0316-0005	2016-10-31 17:00:00	177
0316-0005	2016-10-31 17:15:00	184
0316-0005	2016-10-31 17:30:00	0
0316-0005	2016-10-31 17:45:00	198
0316-0005	2016-10-31 18:00:00	108
0316-0005	2016-10-31 18:15:00	92
0316-0005	2016-10-31 18:30:00	126
0316-0005	2016-10-31 18:45:00	107
0316-0005	2016-10-31 19:00:00	34
0316-0005	2016-10-31 19:15:00	107
0316-0005	2016-10-31 19:30:00	144
0316-0005	2016-10-31 19:45:00	0
0316-0005	2016-10-31 20:00:00	0
0316-0005	2016-10-31 20:15:00	137
0316-0005	2016-10-31 20:30:00	99
0316-0005	2016-10-31 20:45:00	33
0316-0005	2016-10-31 21:00:00	26
0316-0005	2016-10-31 21:15:00	67
0316-0005	2016-10-31 21:30:00	0
0316-0005	2016-10-31 21:45:00	0
0316-0005	2016-10-31 22:00:00	0
0316-0005	2016-10-31 22:15:00	0
0316-0005	2016-10-31 22:30:00	0
0316-0005	2016-10-31 22:45:00	0
0316-0005	2016-10-31 23:00:00	155
0316-0005	2016-10-31 23:15:00	36
0316-0005	2016-10-31 23:30:00	0
0316-0005	2016-10-31 23:45:00	0
0316-0005	2016-11-01 00:00:00	0
0316-0005	2016-11-01 00:15:00	0
0316-0005	2016-11-01 00:30:00	0
0316-0005	2016-11-01 00:45:00	6
0316-0005	2016-11-01 01:00:00	0
0316-0005	2016-11-01 01:15:00	6
0316-0005	2016-11-01 01:30:00	0
0316-0005	2016-11-01 01:45:00	0
0316-0005	2016-11-01 02:00:00	0
0316-0005	2016-11-01 02:15:00	0
0316-0005	2016-11-01 02:30:00	0
0316-0005	2016-11-01 02:45:00	0
0316-0005	2016-11-01 03:00:00	0
0316-0005	2016-11-01 03:15:00	0
0316-0005	2016-11-01 03:30:00	7
0316-0005	2016-11-01 03:45:00	0
0316-0005	2016-11-01 04:00:00	0
0316-0005	2016-11-01 04:15:00	0
0316-0005	2016-11-01 04:30:00	0
0316-0005	2016-11-01 04:45:00	0
0316-0005	2016-11-01 05:00:00	0
0316-0005	2016-11-01 05:15:00	0
0316-0005	2016-11-01 05:30:00	0
0316-0005	2016-11-01 05:45:00	0
0316-0005	2016-11-01 06:00:00	0
0316-0005	2016-11-01 06:15:00	25
0316-0005	2016-11-01 06:30:00	125
0316-0005	2016-11-01 06:45:00	425
0316-0005	2016-11-01 07:00:00	0
0316-0005	2016-11-01 07:15:00	0
0316-0005	2016-11-01 07:30:00	371
0316-0005	2016-11-01 07:45:00	6
0316-0005	2016-11-01 08:00:00	0
0316-0005	2016-11-01 08:15:00	0
0316-0005	2016-11-01 08:30:00	0
0316-0005	2016-11-01 08:45:00	59
0316-0005	2016-11-01 09:00:00	0
0316-0005	2016-11-01 09:15:00	0
0316-0005	2016-11-01 09:30:00	0
0316-0005	2016-11-01 09:45:00	0
0316-0005	2016-11-01 10:00:00	246
0316-0005	2016-11-01 10:15:00	59
0316-0005	2016-11-01 10:30:00	0
0316-0005	2016-11-01 10:45:00	0
0316-0005	2016-11-01 11:00:00	365
0316-0005	2016-11-01 11:15:00	55
0316-0005	2016-11-01 11:30:00	48
0316-0005	2016-11-01 11:45:00	7
0316-0005	2016-11-01 12:00:00	0
0316-0005	2016-11-01 12:15:00	0
0316-0005	2016-11-01 12:30:00	0
0316-0005	2016-11-01 12:45:00	153
0316-0005	2016-11-01 13:00:00	98
0316-0005	2016-11-01 13:15:00	0
0316-0005	2016-11-01 13:30:00	0
0316-0005	2016-11-01 13:45:00	0
0316-0005	2016-11-01 14:00:00	911
0316-0005	2016-11-01 14:15:00	665
0316-0005	2016-11-01 14:30:00	606
0316-0005	2016-11-01 14:45:00	0
0316-0005	2016-11-01 15:00:00	0
0316-0005	2016-11-01 15:15:00	0
0316-0005	2016-11-01 15:30:00	0
0316-0005	2016-11-01 15:45:00	171
0316-0005	2016-11-01 16:00:00	261
0316-0005	2016-11-01 16:15:00	0
0316-0005	2016-11-01 16:30:00	0
0316-0005	2016-11-01 16:45:00	17
0316-0005	2016-11-01 17:00:00	4
0316-0005	2016-11-01 17:15:00	379
0316-0005	2016-11-01 17:30:00	79
0316-0005	2016-11-01 17:45:00	222
0316-0005	2016-11-01 18:00:00	74
0316-0005	2016-11-01 18:15:00	75
0316-0005	2016-11-01 18:30:00	74
0316-0005	2016-11-01 18:45:00	11
0316-0005	2016-11-01 19:00:00	299
0316-0005	2016-11-01 19:15:00	0
0316-0005	2016-11-01 19:30:00	108
0316-0005	2016-11-01 19:45:00	134
0316-0005	2016-11-01 20:00:00	78
0316-0005	2016-11-01 20:15:00	23
0316-0005	2016-11-01 20:30:00	62
0316-0005	2016-11-01 20:45:00	54
0316-0005	2016-11-01 21:00:00	36
0316-0005	2016-11-01 21:15:00	42
0316-0005	2016-11-01 21:30:00	0
0316-0005	2016-11-01 21:45:00	0
0316-0005	2016-11-01 22:00:00	7
0316-0005	2016-11-01 22:15:00	15
0316-0005	2016-11-01 22:30:00	11
0316-0005	2016-11-01 22:45:00	140
0316-0005	2016-11-01 23:00:00	0
0316-0005	2016-11-01 23:15:00	0
0316-0005	2016-11-01 23:30:00	0
0316-0005	2016-11-01 23:45:00	0
0316-0005	2016-11-02 00:00:00	0
0316-0005	2016-11-02 00:15:00	0
0316-0005	2016-11-02 00:30:00	0
0316-0005	2016-11-02 00:45:00	0
0316-0005	2016-11-02 01:00:00	0
0316-0005	2016-11-02 01:15:00	0
0316-0005	2016-11-02 01:30:00	0
0316-0005	2016-11-02 01:45:00	0
0316-0005	2016-11-02 02:00:00	0
0316-0005	2016-11-02 02:15:00	0
0316-0005	2016-11-02 02:30:00	0
0316-0005	2016-11-02 02:45:00	0
0316-0005	2016-11-02 03:00:00	0
0316-0005	2016-11-02 03:15:00	0
0316-0005	2016-11-02 03:30:00	0
0316-0005	2016-11-02 03:45:00	0
0316-0005	2016-11-02 04:00:00	0
0316-0005	2016-11-02 04:15:00	0
0316-0005	2016-11-02 04:30:00	0
0316-0005	2016-11-02 04:45:00	0
0316-0005	2016-11-02 05:00:00	0
0316-0005	2016-11-02 05:15:00	0
0316-0005	2016-11-02 05:30:00	0
0316-0005	2016-11-02 05:45:00	0
0316-0005	2016-11-02 06:00:00	0
0316-0005	2016-11-02 06:15:00	0
0316-0005	2016-11-02 06:30:00	0
0316-0005	2016-11-02 06:45:00	283
0316-0005	2016-11-02 07:00:00	5
0316-0005	2016-11-02 07:15:00	123
0316-0005	2016-11-02 07:30:00	312
0316-0005	2016-11-02 07:45:00	0
0316-0005	2016-11-02 08:00:00	7
0316-0005	2016-11-02 08:15:00	64
0316-0005	2016-11-02 08:30:00	70
0316-0005	2016-11-02 08:45:00	0
0316-0005	2016-11-02 09:00:00	96
0316-0005	2016-11-02 09:15:00	23
0316-0005	2016-11-02 09:30:00	0
0316-0005	2016-11-02 09:45:00	116
0316-0005	2016-11-02 10:00:00	96
0316-0005	2016-11-02 10:15:00	0
0316-0005	2016-11-02 10:30:00	181
0316-0005	2016-11-02 10:45:00	414
0316-0005	2016-11-02 11:00:00	476
0316-0005	2016-11-02 11:15:00	185
0316-0005	2016-11-02 11:30:00	6
0316-0005	2016-11-02 11:45:00	0
0316-0005	2016-11-02 12:00:00	0
0316-0005	2016-11-02 12:15:00	0
0316-0005	2016-11-02 12:30:00	0
0316-0005	2016-11-02 12:45:00	0
0316-0005	2016-11-02 13:00:00	0
0316-0005	2016-11-02 13:15:00	0
0316-0005	2016-11-02 13:30:00	0
0316-0005	2016-11-02 13:45:00	0
0316-0005	2016-11-02 14:00:00	0
0316-0005	2016-11-02 14:15:00	0
0316-0005	2016-11-02 14:30:00	0
0316-0005	2016-11-02 14:45:00	0
0316-0005	2016-11-02 15:00:00	0
0316-0005	2016-11-02 15:15:00	0
0316-0005	2016-11-02 15:30:00	0
0316-0005	2016-11-02 15:45:00	0
0316-0005	2016-11-02 16:00:00	0
0316-0005	2016-11-02 16:15:00	0
0316-0005	2016-11-02 16:30:00	0
0316-0005	2016-11-02 16:45:00	0
0316-0005	2016-11-02 17:00:00	0
0316-0005	2016-11-02 17:15:00	0
0316-0005	2016-11-02 17:30:00	0
0316-0005	2016-11-02 17:45:00	0
0316-0005	2016-11-02 18:00:00	0
0316-0005	2016-11-02 18:15:00	0
0316-0005	2016-11-02 18:30:00	0
0316-0005	2016-11-02 18:45:00	0
0316-0005	2016-11-02 19:00:00	0
0316-0005	2016-11-02 19:15:00	0
0316-0005	2016-11-02 19:30:00	0
0316-0005	2016-11-02 19:45:00	0
0316-0005	2016-11-02 20:00:00	0
0316-0005	2016-11-02 20:15:00	0
0316-0005	2016-11-02 20:30:00	0
0316-0005	2016-11-02 20:45:00	0
0316-0005	2016-11-02 21:00:00	0
0316-0005	2016-11-02 21:15:00	0
0316-0005	2016-11-02 21:30:00	0
0316-0005	2016-11-02 21:45:00	0
0316-0005	2016-11-02 22:00:00	0
0316-0005	2016-11-02 22:15:00	0
0316-0005	2016-11-02 22:30:00	0
0316-0005	2016-11-02 22:45:00	0
0316-0005	2016-11-02 23:00:00	0
0316-0005	2016-11-02 23:15:00	0
0316-0005	2016-11-02 23:30:00	0
0316-0005	2016-11-02 23:45:00	0
