## Supplementary Data 2 for "Digital phenotyping by consumer wearables identifies sleep-associated markers of cardiovascular disease risk and biological aging": ActivityTable_0316-0013-NHC.tsv

0316-0013	2016-10-18 00:00:00	0
0316-0013	2016-10-18 00:15:00	0
0316-0013	2016-10-18 00:30:00	0
0316-0013	2016-10-18 00:45:00	0
0316-0013	2016-10-18 01:00:00	0
0316-0013	2016-10-18 01:15:00	0
0316-0013	2016-10-18 01:30:00	0
0316-0013	2016-10-18 01:45:00	0
0316-0013	2016-10-18 02:00:00	0
0316-0013	2016-10-18 02:15:00	0
0316-0013	2016-10-18 02:30:00	0
0316-0013	2016-10-18 02:45:00	0
0316-0013	2016-10-18 03:00:00	0
0316-0013	2016-10-18 03:15:00	0
0316-0013	2016-10-18 03:30:00	0
0316-0013	2016-10-18 03:45:00	0
0316-0013	2016-10-18 04:00:00	0
0316-0013	2016-10-18 04:15:00	0
0316-0013	2016-10-18 04:30:00	0
0316-0013	2016-10-18 04:45:00	0
0316-0013	2016-10-18 05:00:00	0
0316-0013	2016-10-18 05:15:00	0
0316-0013	2016-10-18 05:30:00	0
0316-0013	2016-10-18 05:45:00	0
0316-0013	2016-10-18 06:00:00	0
0316-0013	2016-10-18 06:15:00	0
0316-0013	2016-10-18 06:30:00	0
0316-0013	2016-10-18 06:45:00	0
0316-0013	2016-10-18 07:00:00	0
0316-0013	2016-10-18 07:15:00	0
0316-0013	2016-10-18 07:30:00	0
0316-0013	2016-10-18 07:45:00	0
0316-0013	2016-10-18 08:00:00	0
0316-0013	2016-10-18 08:15:00	0
0316-0013	2016-10-18 08:30:00	0
0316-0013	2016-10-18 08:45:00	0
0316-0013	2016-10-18 09:00:00	0
0316-0013	2016-10-18 09:15:00	0
0316-0013	2016-10-18 09:30:00	0
0316-0013	2016-10-18 09:45:00	0
0316-0013	2016-10-18 10:00:00	0
0316-0013	2016-10-18 10:15:00	0
0316-0013	2016-10-18 10:30:00	0
0316-0013	2016-10-18 10:45:00	0
0316-0013	2016-10-18 11:00:00	0
0316-0013	2016-10-18 11:15:00	0
0316-0013	2016-10-18 11:30:00	0
0316-0013	2016-10-18 11:45:00	0
0316-0013	2016-10-18 12:00:00	0
0316-0013	2016-10-18 12:15:00	0
0316-0013	2016-10-18 12:30:00	0
0316-0013	2016-10-18 12:45:00	0
0316-0013	2016-10-18 13:00:00	0
0316-0013	2016-10-18 13:15:00	0
0316-0013	2016-10-18 13:30:00	0
0316-0013	2016-10-18 13:45:00	0
0316-0013	2016-10-18 14:00:00	0
0316-0013	2016-10-18 14:15:00	0
0316-0013	2016-10-18 14:30:00	0
0316-0013	2016-10-18 14:45:00	0
0316-0013	2016-10-18 15:00:00	0
0316-0013	2016-10-18 15:15:00	0
0316-0013	2016-10-18 15:30:00	0
0316-0013	2016-10-18 15:45:00	0
0316-0013	2016-10-18 16:00:00	0
0316-0013	2016-10-18 16:15:00	0
0316-0013	2016-10-18 16:30:00	0
0316-0013	2016-10-18 16:45:00	0
0316-0013	2016-10-18 17:00:00	0
0316-0013	2016-10-18 17:15:00	0
0316-0013	2016-10-18 17:30:00	0
0316-0013	2016-10-18 17:45:00	0
0316-0013	2016-10-18 18:00:00	0
0316-0013	2016-10-18 18:15:00	0
0316-0013	2016-10-18 18:30:00	0
0316-0013	2016-10-18 18:45:00	0
0316-0013	2016-10-18 19:00:00	0
0316-0013	2016-10-18 19:15:00	0
0316-0013	2016-10-18 19:30:00	0
0316-0013	2016-10-18 19:45:00	0
0316-0013	2016-10-18 20:00:00	0
0316-0013	2016-10-18 20:15:00	0
0316-0013	2016-10-18 20:30:00	0
0316-0013	2016-10-18 20:45:00	0
0316-0013	2016-10-18 21:00:00	0
0316-0013	2016-10-18 21:15:00	0
0316-0013	2016-10-18 21:30:00	0
0316-0013	2016-10-18 21:45:00	0
0316-0013	2016-10-18 22:00:00	0
0316-0013	2016-10-18 22:15:00	0
0316-0013	2016-10-18 22:30:00	0
0316-0013	2016-10-18 22:45:00	0
0316-0013	2016-10-18 23:00:00	0
0316-0013	2016-10-18 23:15:00	0
0316-0013	2016-10-18 23:30:00	0
0316-0013	2016-10-18 23:45:00	0
0316-0013	2016-10-19 00:00:00	0
0316-0013	2016-10-19 00:15:00	0
0316-0013	2016-10-19 00:30:00	0
0316-0013	2016-10-19 00:45:00	0
0316-0013	2016-10-19 01:00:00	0
0316-0013	2016-10-19 01:15:00	0
0316-0013	2016-10-19 01:30:00	0
0316-0013	2016-10-19 01:45:00	0
0316-0013	2016-10-19 02:00:00	0
0316-0013	2016-10-19 02:15:00	0
0316-0013	2016-10-19 02:30:00	0
0316-0013	2016-10-19 02:45:00	0
0316-0013	2016-10-19 03:00:00	0
0316-0013	2016-10-19 03:15:00	0
0316-0013	2016-10-19 03:30:00	0
0316-0013	2016-10-19 03:45:00	0
0316-0013	2016-10-19 04:00:00	0
0316-0013	2016-10-19 04:15:00	0
0316-0013	2016-10-19 04:30:00	6
0316-0013	2016-10-19 04:45:00	0
0316-0013	2016-10-19 05:00:00	0
0316-0013	2016-10-19 05:15:00	0
0316-0013	2016-10-19 05:30:00	0
0316-0013	2016-10-19 05:45:00	0
0316-0013	2016-10-19 06:00:00	0
0316-0013	2016-10-19 06:15:00	54
0316-0013	2016-10-19 06:30:00	0
0316-0013	2016-10-19 06:45:00	0
0316-0013	2016-10-19 07:00:00	0
0316-0013	2016-10-19 07:15:00	0
0316-0013	2016-10-19 07:30:00	0
0316-0013	2016-10-19 07:45:00	86
0316-0013	2016-10-19 08:00:00	247
0316-0013	2016-10-19 08:15:00	205
0316-0013	2016-10-19 08:30:00	30
0316-0013	2016-10-19 08:45:00	0
0316-0013	2016-10-19 09:00:00	20
0316-0013	2016-10-19 09:15:00	16
0316-0013	2016-10-19 09:30:00	45
0316-0013	2016-10-19 09:45:00	207
0316-0013	2016-10-19 10:00:00	498
0316-0013	2016-10-19 10:15:00	457
0316-0013	2016-10-19 10:30:00	116
0316-0013	2016-10-19 10:45:00	17
0316-0013	2016-10-19 11:00:00	617
0316-0013	2016-10-19 11:15:00	192
0316-0013	2016-10-19 11:30:00	336
0316-0013	2016-10-19 11:45:00	640
0316-0013	2016-10-19 12:00:00	14
0316-0013	2016-10-19 12:15:00	488
0316-0013	2016-10-19 12:30:00	499
0316-0013	2016-10-19 12:45:00	134
0316-0013	2016-10-19 13:00:00	283
0316-0013	2016-10-19 13:15:00	19
0316-0013	2016-10-19 13:30:00	0
0316-0013	2016-10-19 13:45:00	0
0316-0013	2016-10-19 14:00:00	0
0316-0013	2016-10-19 14:15:00	6
0316-0013	2016-10-19 14:30:00	0
0316-0013	2016-10-19 14:45:00	145
0316-0013	2016-10-19 15:00:00	183
0316-0013	2016-10-19 15:15:00	113
0316-0013	2016-10-19 15:30:00	348
0316-0013	2016-10-19 15:45:00	390
0316-0013	2016-10-19 16:00:00	658
0316-0013	2016-10-19 16:15:00	108
0316-0013	2016-10-19 16:30:00	167
0316-0013	2016-10-19 16:45:00	310
0316-0013	2016-10-19 17:00:00	273
0316-0013	2016-10-19 17:15:00	228
0316-0013	2016-10-19 17:30:00	1012
0316-0013	2016-10-19 17:45:00	490
0316-0013	2016-10-19 18:00:00	119
0316-0013	2016-10-19 18:15:00	142
0316-0013	2016-10-19 18:30:00	321
0316-0013	2016-10-19 18:45:00	317
0316-0013	2016-10-19 19:00:00	54
0316-0013	2016-10-19 19:15:00	0
0316-0013	2016-10-19 19:30:00	0
0316-0013	2016-10-19 19:45:00	148
0316-0013	2016-10-19 20:00:00	110
0316-0013	2016-10-19 20:15:00	474
0316-0013	2016-10-19 20:30:00	116
0316-0013	2016-10-19 20:45:00	737
0316-0013	2016-10-19 21:00:00	911
0316-0013	2016-10-19 21:15:00	420
0316-0013	2016-10-19 21:30:00	338
0316-0013	2016-10-19 21:45:00	470
0316-0013	2016-10-19 22:00:00	737
0316-0013	2016-10-19 22:15:00	325
0316-0013	2016-10-19 22:30:00	420
0316-0013	2016-10-19 22:45:00	287
0316-0013	2016-10-19 23:00:00	216
0316-0013	2016-10-19 23:15:00	340
0316-0013	2016-10-19 23:30:00	146
0316-0013	2016-10-19 23:45:00	17
0316-0013	2016-10-20 00:00:00	0
0316-0013	2016-10-20 00:15:00	0
0316-0013	2016-10-20 00:30:00	0
0316-0013	2016-10-20 00:45:00	7
0316-0013	2016-10-20 01:00:00	0
0316-0013	2016-10-20 01:15:00	0
0316-0013	2016-10-20 01:30:00	11
0316-0013	2016-10-20 01:45:00	41
0316-0013	2016-10-20 02:00:00	0
0316-0013	2016-10-20 02:15:00	0
0316-0013	2016-10-20 02:30:00	0
0316-0013	2016-10-20 02:45:00	0
0316-0013	2016-10-20 03:00:00	0
0316-0013	2016-10-20 03:15:00	12
0316-0013	2016-10-20 03:30:00	0
0316-0013	2016-10-20 03:45:00	12
0316-0013	2016-10-20 04:00:00	0
0316-0013	2016-10-20 04:15:00	0
0316-0013	2016-10-20 04:30:00	0
0316-0013	2016-10-20 04:45:00	14
0316-0013	2016-10-20 05:00:00	0
0316-0013	2016-10-20 05:15:00	6
0316-0013	2016-10-20 05:30:00	131
0316-0013	2016-10-20 05:45:00	508
0316-0013	2016-10-20 06:00:00	315
0316-0013	2016-10-20 06:15:00	544
0316-0013	2016-10-20 06:30:00	0
0316-0013	2016-10-20 06:45:00	10
0316-0013	2016-10-20 07:00:00	0
0316-0013	2016-10-20 07:15:00	679
0316-0013	2016-10-20 07:30:00	466
0316-0013	2016-10-20 07:45:00	475
0316-0013	2016-10-20 08:00:00	430
0316-0013	2016-10-20 08:15:00	256
0316-0013	2016-10-20 08:30:00	425
0316-0013	2016-10-20 08:45:00	128
0316-0013	2016-10-20 09:00:00	439
0316-0013	2016-10-20 09:15:00	544
0316-0013	2016-10-20 09:30:00	422
0316-0013	2016-10-20 09:45:00	389
0316-0013	2016-10-20 10:00:00	186
0316-0013	2016-10-20 10:15:00	153
0316-0013	2016-10-20 10:30:00	160
0316-0013	2016-10-20 10:45:00	65
0316-0013	2016-10-20 11:00:00	38
0316-0013	2016-10-20 11:15:00	484
0316-0013	2016-10-20 11:30:00	649
0316-0013	2016-10-20 11:45:00	589
0316-0013	2016-10-20 12:00:00	30
0316-0013	2016-10-20 12:15:00	18
0316-0013	2016-10-20 12:30:00	225
0316-0013	2016-10-20 12:45:00	52
0316-0013	2016-10-20 13:00:00	73
0316-0013	2016-10-20 13:15:00	112
0316-0013	2016-10-20 13:30:00	282
0316-0013	2016-10-20 13:45:00	8
0316-0013	2016-10-20 14:00:00	264
0316-0013	2016-10-20 14:15:00	346
0316-0013	2016-10-20 14:30:00	251
0316-0013	2016-10-20 14:45:00	160
0316-0013	2016-10-20 15:00:00	54
0316-0013	2016-10-20 15:15:00	91
0316-0013	2016-10-20 15:30:00	92
0316-0013	2016-10-20 15:45:00	177
0316-0013	2016-10-20 16:00:00	433
0316-0013	2016-10-20 16:15:00	185
0316-0013	2016-10-20 16:30:00	147
0316-0013	2016-10-20 16:45:00	111
0316-0013	2016-10-20 17:00:00	383
0316-0013	2016-10-20 17:15:00	166
0316-0013	2016-10-20 17:30:00	102
0316-0013	2016-10-20 17:45:00	132
0316-0013	2016-10-20 18:00:00	205
0316-0013	2016-10-20 18:15:00	198
0316-0013	2016-10-20 18:30:00	383
0316-0013	2016-10-20 18:45:00	230
0316-0013	2016-10-20 19:00:00	7
0316-0013	2016-10-20 19:15:00	49
0316-0013	2016-10-20 19:30:00	127
0316-0013	2016-10-20 19:45:00	233
0316-0013	2016-10-20 20:00:00	124
0316-0013	2016-10-20 20:15:00	439
0316-0013	2016-10-20 20:30:00	309
0316-0013	2016-10-20 20:45:00	534
0316-0013	2016-10-20 21:00:00	167
0316-0013	2016-10-20 21:15:00	0
0316-0013	2016-10-20 21:30:00	0
0316-0013	2016-10-20 21:45:00	0
0316-0013	2016-10-20 22:00:00	212
0316-0013	2016-10-20 22:15:00	276
0316-0013	2016-10-20 22:30:00	53
0316-0013	2016-10-20 22:45:00	32
0316-0013	2016-10-20 23:00:00	0
0316-0013	2016-10-20 23:15:00	0
0316-0013	2016-10-20 23:30:00	0
0316-0013	2016-10-20 23:45:00	0
0316-0013	2016-10-21 00:00:00	63
0316-0013	2016-10-21 00:15:00	0
0316-0013	2016-10-21 00:30:00	0
0316-0013	2016-10-21 00:45:00	0
0316-0013	2016-10-21 01:00:00	0
0316-0013	2016-10-21 01:15:00	0
0316-0013	2016-10-21 01:30:00	0
0316-0013	2016-10-21 01:45:00	0
0316-0013	2016-10-21 02:00:00	0
0316-0013	2016-10-21 02:15:00	0
0316-0013	2016-10-21 02:30:00	0
0316-0013	2016-10-21 02:45:00	0
0316-0013	2016-10-21 03:00:00	0
0316-0013	2016-10-21 03:15:00	8
0316-0013	2016-10-21 03:30:00	45
0316-0013	2016-10-21 03:45:00	0
0316-0013	2016-10-21 04:00:00	0
0316-0013	2016-10-21 04:15:00	0
0316-0013	2016-10-21 04:30:00	0
0316-0013	2016-10-21 04:45:00	0
0316-0013	2016-10-21 05:00:00	0
0316-0013	2016-10-21 05:15:00	0
0316-0013	2016-10-21 05:30:00	0
0316-0013	2016-10-21 05:45:00	0
0316-0013	2016-10-21 06:00:00	0
0316-0013	2016-10-21 06:15:00	245
0316-0013	2016-10-21 06:30:00	752
0316-0013	2016-10-21 06:45:00	450
0316-0013	2016-10-21 07:00:00	483
0316-0013	2016-10-21 07:15:00	24
0316-0013	2016-10-21 07:30:00	0
0316-0013	2016-10-21 07:45:00	254
0316-0013	2016-10-21 08:00:00	446
0316-0013	2016-10-21 08:15:00	435
0316-0013	2016-10-21 08:30:00	452
0316-0013	2016-10-21 08:45:00	406
0316-0013	2016-10-21 09:00:00	367
0316-0013	2016-10-21 09:15:00	451
0316-0013	2016-10-21 09:30:00	338
0316-0013	2016-10-21 09:45:00	453
0316-0013	2016-10-21 10:00:00	475
0316-0013	2016-10-21 10:15:00	178
0316-0013	2016-10-21 10:30:00	398
0316-0013	2016-10-21 10:45:00	197
0316-0013	2016-10-21 11:00:00	126
0316-0013	2016-10-21 11:15:00	159
0316-0013	2016-10-21 11:30:00	163
0316-0013	2016-10-21 11:45:00	100
0316-0013	2016-10-21 12:00:00	147
0316-0013	2016-10-21 12:15:00	110
0316-0013	2016-10-21 12:30:00	100
0316-0013	2016-10-21 12:45:00	151
0316-0013	2016-10-21 13:00:00	15
0316-0013	2016-10-21 13:15:00	63
0316-0013	2016-10-21 13:30:00	196
0316-0013	2016-10-21 13:45:00	131
0316-0013	2016-10-21 14:00:00	22
0316-0013	2016-10-21 14:15:00	220
0316-0013	2016-10-21 14:30:00	54
0316-0013	2016-10-21 14:45:00	233
0316-0013	2016-10-21 15:00:00	328
0316-0013	2016-10-21 15:15:00	32
0316-0013	2016-10-21 15:30:00	163
0316-0013	2016-10-21 15:45:00	135
0316-0013	2016-10-21 16:00:00	195
0316-0013	2016-10-21 16:15:00	35
0316-0013	2016-10-21 16:30:00	96
0316-0013	2016-10-21 16:45:00	74
0316-0013	2016-10-21 17:00:00	35
0316-0013	2016-10-21 17:15:00	54
0316-0013	2016-10-21 17:30:00	41
0316-0013	2016-10-21 17:45:00	108
0316-0013	2016-10-21 18:00:00	146
0316-0013	2016-10-21 18:15:00	354
0316-0013	2016-10-21 18:30:00	336
0316-0013	2016-10-21 18:45:00	619
0316-0013	2016-10-21 19:00:00	1281
0316-0013	2016-10-21 19:15:00	436
0316-0013	2016-10-21 19:30:00	246
0316-0013	2016-10-21 19:45:00	31
0316-0013	2016-10-21 20:00:00	0
0316-0013	2016-10-21 20:15:00	171
0316-0013	2016-10-21 20:30:00	753
0316-0013	2016-10-21 20:45:00	410
0316-0013	2016-10-21 21:00:00	233
0316-0013	2016-10-21 21:15:00	0
0316-0013	2016-10-21 21:30:00	0
0316-0013	2016-10-21 21:45:00	0
0316-0013	2016-10-21 22:00:00	0
0316-0013	2016-10-21 22:15:00	0
0316-0013	2016-10-21 22:30:00	0
0316-0013	2016-10-21 22:45:00	6
0316-0013	2016-10-21 23:00:00	46
0316-0013	2016-10-21 23:15:00	331
0316-0013	2016-10-21 23:30:00	280
0316-0013	2016-10-21 23:45:00	15
