## Supplementary Data 2 for "Digital phenotyping by consumer wearables identifies sleep-associated markers of cardiovascular disease risk and biological aging": ActivityTable_0316-0015-NHC.tsv

0316-0015	2016-11-25 00:00:00	0
0316-0015	2016-11-25 00:15:00	0
0316-0015	2016-11-25 00:30:00	0
0316-0015	2016-11-25 00:45:00	0
0316-0015	2016-11-25 01:00:00	0
0316-0015	2016-11-25 01:15:00	0
0316-0015	2016-11-25 01:30:00	0
0316-0015	2016-11-25 01:45:00	0
0316-0015	2016-11-25 02:00:00	0
0316-0015	2016-11-25 02:15:00	0
0316-0015	2016-11-25 02:30:00	0
0316-0015	2016-11-25 02:45:00	0
0316-0015	2016-11-25 03:00:00	0
0316-0015	2016-11-25 03:15:00	0
0316-0015	2016-11-25 03:30:00	0
0316-0015	2016-11-25 03:45:00	0
0316-0015	2016-11-25 04:00:00	0
0316-0015	2016-11-25 04:15:00	0
0316-0015	2016-11-25 04:30:00	0
0316-0015	2016-11-25 04:45:00	0
0316-0015	2016-11-25 05:00:00	0
0316-0015	2016-11-25 05:15:00	0
0316-0015	2016-11-25 05:30:00	0
0316-0015	2016-11-25 05:45:00	0
0316-0015	2016-11-25 06:00:00	0
0316-0015	2016-11-25 06:15:00	0
0316-0015	2016-11-25 06:30:00	0
0316-0015	2016-11-25 06:45:00	0
0316-0015	2016-11-25 07:00:00	0
0316-0015	2016-11-25 07:15:00	0
0316-0015	2016-11-25 07:30:00	0
0316-0015	2016-11-25 07:45:00	0
0316-0015	2016-11-25 08:00:00	0
0316-0015	2016-11-25 08:15:00	0
0316-0015	2016-11-25 08:30:00	0
0316-0015	2016-11-25 08:45:00	0
0316-0015	2016-11-25 09:00:00	0
0316-0015	2016-11-25 09:15:00	0
0316-0015	2016-11-25 09:30:00	153
0316-0015	2016-11-25 09:45:00	340
0316-0015	2016-11-25 10:00:00	30
0316-0015	2016-11-25 10:15:00	113
0316-0015	2016-11-25 10:30:00	0
0316-0015	2016-11-25 10:45:00	0
0316-0015	2016-11-25 11:00:00	395
0316-0015	2016-11-25 11:15:00	124
0316-0015	2016-11-25 11:30:00	0
0316-0015	2016-11-25 11:45:00	0
0316-0015	2016-11-25 12:00:00	7
0316-0015	2016-11-25 12:15:00	0
0316-0015	2016-11-25 12:30:00	76
0316-0015	2016-11-25 12:45:00	0
0316-0015	2016-11-25 13:00:00	136
0316-0015	2016-11-25 13:15:00	103
0316-0015	2016-11-25 13:30:00	7
0316-0015	2016-11-25 13:45:00	378
0316-0015	2016-11-25 14:00:00	88
0316-0015	2016-11-25 14:15:00	0
0316-0015	2016-11-25 14:30:00	37
0316-0015	2016-11-25 14:45:00	102
0316-0015	2016-11-25 15:00:00	6
0316-0015	2016-11-25 15:15:00	86
0316-0015	2016-11-25 15:30:00	62
0316-0015	2016-11-25 15:45:00	32
0316-0015	2016-11-25 16:00:00	17
0316-0015	2016-11-25 16:15:00	6
0316-0015	2016-11-25 16:30:00	11
0316-0015	2016-11-25 16:45:00	189
0316-0015	2016-11-25 17:00:00	0
0316-0015	2016-11-25 17:15:00	133
0316-0015	2016-11-25 17:30:00	244
0316-0015	2016-11-25 17:45:00	13
0316-0015	2016-11-25 18:00:00	12
0316-0015	2016-11-25 18:15:00	34
0316-0015	2016-11-25 18:30:00	458
0316-0015	2016-11-25 18:45:00	1140
0316-0015	2016-11-25 19:00:00	363
0316-0015	2016-11-25 19:15:00	126
0316-0015	2016-11-25 19:30:00	733
0316-0015	2016-11-25 19:45:00	434
0316-0015	2016-11-25 20:00:00	64
0316-0015	2016-11-25 20:15:00	21
0316-0015	2016-11-25 20:30:00	36
0316-0015	2016-11-25 20:45:00	245
0316-0015	2016-11-25 21:00:00	0
0316-0015	2016-11-25 21:15:00	187
0316-0015	2016-11-25 21:30:00	74
0316-0015	2016-11-25 21:45:00	121
0316-0015	2016-11-25 22:00:00	16
0316-0015	2016-11-25 22:15:00	49
0316-0015	2016-11-25 22:30:00	16
0316-0015	2016-11-25 22:45:00	14
0316-0015	2016-11-25 23:00:00	0
0316-0015	2016-11-25 23:15:00	0
0316-0015	2016-11-25 23:30:00	0
0316-0015	2016-11-25 23:45:00	0
0316-0015	2016-11-26 00:00:00	0
0316-0015	2016-11-26 00:15:00	0
0316-0015	2016-11-26 00:30:00	0
0316-0015	2016-11-26 00:45:00	0
0316-0015	2016-11-26 01:00:00	0
0316-0015	2016-11-26 01:15:00	0
0316-0015	2016-11-26 01:30:00	0
0316-0015	2016-11-26 01:45:00	0
0316-0015	2016-11-26 02:00:00	0
0316-0015	2016-11-26 02:15:00	0
0316-0015	2016-11-26 02:30:00	0
0316-0015	2016-11-26 02:45:00	0
0316-0015	2016-11-26 03:00:00	0
0316-0015	2016-11-26 03:15:00	0
0316-0015	2016-11-26 03:30:00	0
0316-0015	2016-11-26 03:45:00	0
0316-0015	2016-11-26 04:00:00	0
0316-0015	2016-11-26 04:15:00	0
0316-0015	2016-11-26 04:30:00	0
0316-0015	2016-11-26 04:45:00	0
0316-0015	2016-11-26 05:00:00	0
0316-0015	2016-11-26 05:15:00	0
0316-0015	2016-11-26 05:30:00	0
0316-0015	2016-11-26 05:45:00	0
0316-0015	2016-11-26 06:00:00	0
0316-0015	2016-11-26 06:15:00	0
0316-0015	2016-11-26 06:30:00	0
0316-0015	2016-11-26 06:45:00	0
0316-0015	2016-11-26 07:00:00	0
0316-0015	2016-11-26 07:15:00	68
0316-0015	2016-11-26 07:30:00	292
0316-0015	2016-11-26 07:45:00	92
0316-0015	2016-11-26 08:00:00	112
0316-0015	2016-11-26 08:15:00	63
0316-0015	2016-11-26 08:30:00	168
0316-0015	2016-11-26 08:45:00	100
0316-0015	2016-11-26 09:00:00	206
0316-0015	2016-11-26 09:15:00	65
0316-0015	2016-11-26 09:30:00	307
0316-0015	2016-11-26 09:45:00	5
0316-0015	2016-11-26 10:00:00	0
0316-0015	2016-11-26 10:15:00	15
0316-0015	2016-11-26 10:30:00	446
0316-0015	2016-11-26 10:45:00	531
0316-0015	2016-11-26 11:00:00	1962
0316-0015	2016-11-26 11:15:00	2382
0316-0015	2016-11-26 11:30:00	1996
0316-0015	2016-11-26 11:45:00	511
0316-0015	2016-11-26 12:00:00	0
0316-0015	2016-11-26 12:15:00	141
0316-0015	2016-11-26 12:30:00	0
0316-0015	2016-11-26 12:45:00	655
0316-0015	2016-11-26 13:00:00	610
0316-0015	2016-11-26 13:15:00	196
0316-0015	2016-11-26 13:30:00	737
0316-0015	2016-11-26 13:45:00	882
0316-0015	2016-11-26 14:00:00	360
0316-0015	2016-11-26 14:15:00	38
0316-0015	2016-11-26 14:30:00	34
0316-0015	2016-11-26 14:45:00	121
0316-0015	2016-11-26 15:00:00	80
0316-0015	2016-11-26 15:15:00	23
0316-0015	2016-11-26 15:30:00	69
0316-0015	2016-11-26 15:45:00	12
0316-0015	2016-11-26 16:00:00	79
0316-0015	2016-11-26 16:15:00	0
0316-0015	2016-11-26 16:30:00	373
0316-0015	2016-11-26 16:45:00	96
0316-0015	2016-11-26 17:00:00	14
0316-0015	2016-11-26 17:15:00	392
0316-0015	2016-11-26 17:30:00	972
0316-0015	2016-11-26 17:45:00	612
0316-0015	2016-11-26 18:00:00	47
0316-0015	2016-11-26 18:15:00	15
0316-0015	2016-11-26 18:30:00	538
0316-0015	2016-11-26 18:45:00	287
0316-0015	2016-11-26 19:00:00	759
0316-0015	2016-11-26 19:15:00	342
0316-0015	2016-11-26 19:30:00	348
0316-0015	2016-11-26 19:45:00	0
0316-0015	2016-11-26 20:00:00	312
0316-0015	2016-11-26 20:15:00	81
0316-0015	2016-11-26 20:30:00	145
0316-0015	2016-11-26 20:45:00	51
0316-0015	2016-11-26 21:00:00	45
0316-0015	2016-11-26 21:15:00	170
0316-0015	2016-11-26 21:30:00	42
0316-0015	2016-11-26 21:45:00	187
0316-0015	2016-11-26 22:00:00	45
0316-0015	2016-11-26 22:15:00	204
0316-0015	2016-11-26 22:30:00	121
0316-0015	2016-11-26 22:45:00	87
0316-0015	2016-11-26 23:00:00	0
0316-0015	2016-11-26 23:15:00	0
0316-0015	2016-11-26 23:30:00	0
0316-0015	2016-11-26 23:45:00	0
0316-0015	2016-11-27 00:00:00	0
0316-0015	2016-11-27 00:15:00	0
0316-0015	2016-11-27 00:30:00	0
0316-0015	2016-11-27 00:45:00	0
0316-0015	2016-11-27 01:00:00	0
0316-0015	2016-11-27 01:15:00	0
0316-0015	2016-11-27 01:30:00	0
0316-0015	2016-11-27 01:45:00	0
0316-0015	2016-11-27 02:00:00	0
0316-0015	2016-11-27 02:15:00	0
0316-0015	2016-11-27 02:30:00	0
0316-0015	2016-11-27 02:45:00	0
0316-0015	2016-11-27 03:00:00	0
0316-0015	2016-11-27 03:15:00	0
0316-0015	2016-11-27 03:30:00	0
0316-0015	2016-11-27 03:45:00	0
0316-0015	2016-11-27 04:00:00	0
0316-0015	2016-11-27 04:15:00	0
0316-0015	2016-11-27 04:30:00	11
0316-0015	2016-11-27 04:45:00	0
0316-0015	2016-11-27 05:00:00	0
0316-0015	2016-11-27 05:15:00	0
0316-0015	2016-11-27 05:30:00	0
0316-0015	2016-11-27 05:45:00	0
0316-0015	2016-11-27 06:00:00	0
0316-0015	2016-11-27 06:15:00	0
0316-0015	2016-11-27 06:30:00	0
0316-0015	2016-11-27 06:45:00	0
0316-0015	2016-11-27 07:00:00	0
0316-0015	2016-11-27 07:15:00	66
0316-0015	2016-11-27 07:30:00	320
0316-0015	2016-11-27 07:45:00	645
0316-0015	2016-11-27 08:00:00	35
0316-0015	2016-11-27 08:15:00	70
0316-0015	2016-11-27 08:30:00	738
0316-0015	2016-11-27 08:45:00	75
0316-0015	2016-11-27 09:00:00	236
0316-0015	2016-11-27 09:15:00	125
0316-0015	2016-11-27 09:30:00	153
0316-0015	2016-11-27 09:45:00	443
0316-0015	2016-11-27 10:00:00	392
0316-0015	2016-11-27 10:15:00	187
0316-0015	2016-11-27 10:30:00	0
0316-0015	2016-11-27 10:45:00	0
0316-0015	2016-11-27 11:00:00	90
0316-0015	2016-11-27 11:15:00	291
0316-0015	2016-11-27 11:30:00	198
0316-0015	2016-11-27 11:45:00	9
0316-0015	2016-11-27 12:00:00	6
0316-0015	2016-11-27 12:15:00	41
0316-0015	2016-11-27 12:30:00	515
0316-0015	2016-11-27 12:45:00	27
0316-0015	2016-11-27 13:00:00	20
0316-0015	2016-11-27 13:15:00	29
0316-0015	2016-11-27 13:30:00	0
0316-0015	2016-11-27 13:45:00	6
0316-0015	2016-11-27 14:00:00	10
0316-0015	2016-11-27 14:15:00	25
0316-0015	2016-11-27 14:30:00	122
0316-0015	2016-11-27 14:45:00	51
0316-0015	2016-11-27 15:00:00	307
0316-0015	2016-11-27 15:15:00	0
0316-0015	2016-11-27 15:30:00	273
0316-0015	2016-11-27 15:45:00	397
0316-0015	2016-11-27 16:00:00	485
0316-0015	2016-11-27 16:15:00	338
0316-0015	2016-11-27 16:30:00	120
0316-0015	2016-11-27 16:45:00	455
0316-0015	2016-11-27 17:00:00	306
0316-0015	2016-11-27 17:15:00	236
0316-0015	2016-11-27 17:30:00	194
0316-0015	2016-11-27 17:45:00	296
0316-0015	2016-11-27 18:00:00	1074
0316-0015	2016-11-27 18:15:00	109
0316-0015	2016-11-27 18:30:00	0
0316-0015	2016-11-27 18:45:00	0
0316-0015	2016-11-27 19:00:00	4
0316-0015	2016-11-27 19:15:00	0
0316-0015	2016-11-27 19:30:00	268
0316-0015	2016-11-27 19:45:00	104
0316-0015	2016-11-27 20:00:00	753
0316-0015	2016-11-27 20:15:00	667
0316-0015	2016-11-27 20:30:00	500
0316-0015	2016-11-27 20:45:00	0
0316-0015	2016-11-27 21:00:00	10
0316-0015	2016-11-27 21:15:00	380
0316-0015	2016-11-27 21:30:00	0
0316-0015	2016-11-27 21:45:00	95
0316-0015	2016-11-27 22:00:00	340
0316-0015	2016-11-27 22:15:00	266
0316-0015	2016-11-27 22:30:00	34
0316-0015	2016-11-27 22:45:00	23
0316-0015	2016-11-27 23:00:00	0
0316-0015	2016-11-27 23:15:00	0
0316-0015	2016-11-27 23:30:00	0
0316-0015	2016-11-27 23:45:00	0
0316-0015	2016-11-28 00:00:00	0
0316-0015	2016-11-28 00:15:00	0
0316-0015	2016-11-28 00:30:00	10
0316-0015	2016-11-28 00:45:00	0
0316-0015	2016-11-28 01:00:00	0
0316-0015	2016-11-28 01:15:00	0
0316-0015	2016-11-28 01:30:00	0
0316-0015	2016-11-28 01:45:00	0
0316-0015	2016-11-28 02:00:00	0
0316-0015	2016-11-28 02:15:00	0
0316-0015	2016-11-28 02:30:00	0
0316-0015	2016-11-28 02:45:00	0
0316-0015	2016-11-28 03:00:00	0
0316-0015	2016-11-28 03:15:00	0
0316-0015	2016-11-28 03:30:00	0
0316-0015	2016-11-28 03:45:00	0
0316-0015	2016-11-28 04:00:00	0
0316-0015	2016-11-28 04:15:00	0
0316-0015	2016-11-28 04:30:00	0
0316-0015	2016-11-28 04:45:00	0
0316-0015	2016-11-28 05:00:00	0
0316-0015	2016-11-28 05:15:00	0
0316-0015	2016-11-28 05:30:00	0
0316-0015	2016-11-28 05:45:00	0
0316-0015	2016-11-28 06:00:00	96
0316-0015	2016-11-28 06:15:00	309
0316-0015	2016-11-28 06:30:00	56
0316-0015	2016-11-28 06:45:00	114
0316-0015	2016-11-28 07:00:00	296
0316-0015	2016-11-28 07:15:00	4
0316-0015	2016-11-28 07:30:00	0
0316-0015	2016-11-28 07:45:00	230
0316-0015	2016-11-28 08:00:00	0
0316-0015	2016-11-28 08:15:00	175
0316-0015	2016-11-28 08:30:00	67
0316-0015	2016-11-28 08:45:00	111
0316-0015	2016-11-28 09:00:00	275
0316-0015	2016-11-28 09:15:00	0
0316-0015	2016-11-28 09:30:00	0
0316-0015	2016-11-28 09:45:00	26
0316-0015	2016-11-28 10:00:00	10
0316-0015	2016-11-28 10:15:00	165
0316-0015	2016-11-28 10:30:00	0
0316-0015	2016-11-28 10:45:00	16
0316-0015	2016-11-28 11:00:00	8
0316-0015	2016-11-28 11:15:00	157
0316-0015	2016-11-28 11:30:00	167
0316-0015	2016-11-28 11:45:00	6
0316-0015	2016-11-28 12:00:00	0
0316-0015	2016-11-28 12:15:00	29
0316-0015	2016-11-28 12:30:00	192
0316-0015	2016-11-28 12:45:00	290
0316-0015	2016-11-28 13:00:00	303
0316-0015	2016-11-28 13:15:00	4
0316-0015	2016-11-28 13:30:00	7
0316-0015	2016-11-28 13:45:00	18
0316-0015	2016-11-28 14:00:00	289
0316-0015	2016-11-28 14:15:00	0
0316-0015	2016-11-28 14:30:00	14
0316-0015	2016-11-28 14:45:00	38
0316-0015	2016-11-28 15:00:00	13
0316-0015	2016-11-28 15:15:00	316
0316-0015	2016-11-28 15:30:00	105
0316-0015	2016-11-28 15:45:00	182
0316-0015	2016-11-28 16:00:00	42
0316-0015	2016-11-28 16:15:00	0
0316-0015	2016-11-28 16:30:00	11
0316-0015	2016-11-28 16:45:00	7
0316-0015	2016-11-28 17:00:00	14
0316-0015	2016-11-28 17:15:00	0
0316-0015	2016-11-28 17:30:00	0
0316-0015	2016-11-28 17:45:00	28
0316-0015	2016-11-28 18:00:00	12
0316-0015	2016-11-28 18:15:00	0
0316-0015	2016-11-28 18:30:00	278
0316-0015	2016-11-28 18:45:00	73
0316-0015	2016-11-28 19:00:00	797
0316-0015	2016-11-28 19:15:00	221
0316-0015	2016-11-28 19:30:00	81
0316-0015	2016-11-28 19:45:00	75
0316-0015	2016-11-28 20:00:00	757
0316-0015	2016-11-28 20:15:00	221
0316-0015	2016-11-28 20:30:00	132
0316-0015	2016-11-28 20:45:00	52
0316-0015	2016-11-28 21:00:00	305
0316-0015	2016-11-28 21:15:00	156
0316-0015	2016-11-28 21:30:00	110
0316-0015	2016-11-28 21:45:00	31
0316-0015	2016-11-28 22:00:00	0
0316-0015	2016-11-28 22:15:00	0
0316-0015	2016-11-28 22:30:00	17
0316-0015	2016-11-28 22:45:00	5
0316-0015	2016-11-28 23:00:00	61
0316-0015	2016-11-28 23:15:00	29
0316-0015	2016-11-28 23:30:00	26
0316-0015	2016-11-28 23:45:00	0
0316-0015	2016-11-29 00:00:00	0
0316-0015	2016-11-29 00:15:00	0
0316-0015	2016-11-29 00:30:00	0
0316-0015	2016-11-29 00:45:00	0
0316-0015	2016-11-29 01:00:00	0
0316-0015	2016-11-29 01:15:00	0
0316-0015	2016-11-29 01:30:00	0
0316-0015	2016-11-29 01:45:00	0
0316-0015	2016-11-29 02:00:00	13
0316-0015	2016-11-29 02:15:00	0
0316-0015	2016-11-29 02:30:00	0
0316-0015	2016-11-29 02:45:00	0
0316-0015	2016-11-29 03:00:00	0
0316-0015	2016-11-29 03:15:00	0
0316-0015	2016-11-29 03:30:00	0
0316-0015	2016-11-29 03:45:00	0
0316-0015	2016-11-29 04:00:00	0
0316-0015	2016-11-29 04:15:00	0
0316-0015	2016-11-29 04:30:00	0
0316-0015	2016-11-29 04:45:00	0
0316-0015	2016-11-29 05:00:00	0
0316-0015	2016-11-29 05:15:00	0
0316-0015	2016-11-29 05:30:00	0
0316-0015	2016-11-29 05:45:00	0
0316-0015	2016-11-29 06:00:00	172
0316-0015	2016-11-29 06:15:00	254
0316-0015	2016-11-29 06:30:00	50
0316-0015	2016-11-29 06:45:00	160
0316-0015	2016-11-29 07:00:00	82
0316-0015	2016-11-29 07:15:00	314
0316-0015	2016-11-29 07:30:00	44
0316-0015	2016-11-29 07:45:00	150
0316-0015	2016-11-29 08:00:00	0
0316-0015	2016-11-29 08:15:00	227
0316-0015	2016-11-29 08:30:00	16
0316-0015	2016-11-29 08:45:00	104
0316-0015	2016-11-29 09:00:00	266
0316-0015	2016-11-29 09:15:00	41
0316-0015	2016-11-29 09:30:00	72
0316-0015	2016-11-29 09:45:00	70
0316-0015	2016-11-29 10:00:00	58
0316-0015	2016-11-29 10:15:00	0
0316-0015	2016-11-29 10:30:00	25
0316-0015	2016-11-29 10:45:00	6
0316-0015	2016-11-29 11:00:00	88
0316-0015	2016-11-29 11:15:00	269
0316-0015	2016-11-29 11:30:00	0
0316-0015	2016-11-29 11:45:00	0
0316-0015	2016-11-29 12:00:00	31
0316-0015	2016-11-29 12:15:00	106
0316-0015	2016-11-29 12:30:00	199
0316-0015	2016-11-29 12:45:00	211
0316-0015	2016-11-29 13:00:00	103
0316-0015	2016-11-29 13:15:00	45
0316-0015	2016-11-29 13:30:00	918
0316-0015	2016-11-29 13:45:00	0
0316-0015	2016-11-29 14:00:00	346
0316-0015	2016-11-29 14:15:00	799
0316-0015	2016-11-29 14:30:00	0
0316-0015	2016-11-29 14:45:00	41
0316-0015	2016-11-29 15:00:00	0
0316-0015	2016-11-29 15:15:00	0
0316-0015	2016-11-29 15:30:00	189
0316-0015	2016-11-29 15:45:00	19
0316-0015	2016-11-29 16:00:00	37
0316-0015	2016-11-29 16:15:00	18
0316-0015	2016-11-29 16:30:00	53
0316-0015	2016-11-29 16:45:00	122
0316-0015	2016-11-29 17:00:00	0
0316-0015	2016-11-29 17:15:00	7
0316-0015	2016-11-29 17:30:00	31
0316-0015	2016-11-29 17:45:00	61
0316-0015	2016-11-29 18:00:00	100
0316-0015	2016-11-29 18:15:00	262
0316-0015	2016-11-29 18:30:00	193
0316-0015	2016-11-29 18:45:00	80
0316-0015	2016-11-29 19:00:00	228
0316-0015	2016-11-29 19:15:00	277
0316-0015	2016-11-29 19:30:00	294
0316-0015	2016-11-29 19:45:00	48
0316-0015	2016-11-29 20:00:00	268
0316-0015	2016-11-29 20:15:00	0
0316-0015	2016-11-29 20:30:00	0
0316-0015	2016-11-29 20:45:00	0
0316-0015	2016-11-29 21:00:00	0
0316-0015	2016-11-29 21:15:00	0
0316-0015	2016-11-29 21:30:00	105
0316-0015	2016-11-29 21:45:00	384
0316-0015	2016-11-29 22:00:00	94
0316-0015	2016-11-29 22:15:00	0
0316-0015	2016-11-29 22:30:00	18
0316-0015	2016-11-29 22:45:00	58
0316-0015	2016-11-29 23:00:00	14
0316-0015	2016-11-29 23:15:00	0
0316-0015	2016-11-29 23:30:00	0
0316-0015	2016-11-29 23:45:00	0
0316-0015	2016-11-30 00:00:00	0
0316-0015	2016-11-30 00:15:00	0
0316-0015	2016-11-30 00:30:00	0
0316-0015	2016-11-30 00:45:00	0
0316-0015	2016-11-30 01:00:00	0
0316-0015	2016-11-30 01:15:00	0
0316-0015	2016-11-30 01:30:00	10
0316-0015	2016-11-30 01:45:00	0
0316-0015	2016-11-30 02:00:00	0
0316-0015	2016-11-30 02:15:00	0
0316-0015	2016-11-30 02:30:00	0
0316-0015	2016-11-30 02:45:00	0
0316-0015	2016-11-30 03:00:00	0
0316-0015	2016-11-30 03:15:00	0
0316-0015	2016-11-30 03:30:00	0
0316-0015	2016-11-30 03:45:00	0
0316-0015	2016-11-30 04:00:00	0
0316-0015	2016-11-30 04:15:00	0
0316-0015	2016-11-30 04:30:00	0
0316-0015	2016-11-30 04:45:00	0
0316-0015	2016-11-30 05:00:00	0
0316-0015	2016-11-30 05:15:00	0
0316-0015	2016-11-30 05:30:00	0
0316-0015	2016-11-30 05:45:00	0
0316-0015	2016-11-30 06:00:00	132
0316-0015	2016-11-30 06:15:00	244
0316-0015	2016-11-30 06:30:00	75
0316-0015	2016-11-30 06:45:00	96
0316-0015	2016-11-30 07:00:00	413
0316-0015	2016-11-30 07:15:00	14
0316-0015	2016-11-30 07:30:00	154
0316-0015	2016-11-30 07:45:00	0
0316-0015	2016-11-30 08:00:00	98
0316-0015	2016-11-30 08:15:00	290
0316-0015	2016-11-30 08:30:00	101
0316-0015	2016-11-30 08:45:00	119
0316-0015	2016-11-30 09:00:00	306
0316-0015	2016-11-30 09:15:00	59
0316-0015	2016-11-30 09:30:00	9
0316-0015	2016-11-30 09:45:00	131
0316-0015	2016-11-30 10:00:00	9
0316-0015	2016-11-30 10:15:00	7
0316-0015	2016-11-30 10:30:00	0
0316-0015	2016-11-30 10:45:00	251
0316-0015	2016-11-30 11:00:00	62
0316-0015	2016-11-30 11:15:00	261
0316-0015	2016-11-30 11:30:00	440
0316-0015	2016-11-30 11:45:00	179
0316-0015	2016-11-30 12:00:00	213
0316-0015	2016-11-30 12:15:00	0
0316-0015	2016-11-30 12:30:00	162
0316-0015	2016-11-30 12:45:00	0
0316-0015	2016-11-30 13:00:00	9
0316-0015	2016-11-30 13:15:00	16
0316-0015	2016-11-30 13:30:00	141
0316-0015	2016-11-30 13:45:00	255
0316-0015	2016-11-30 14:00:00	25
0316-0015	2016-11-30 14:15:00	0
0316-0015	2016-11-30 14:30:00	0
0316-0015	2016-11-30 14:45:00	0
0316-0015	2016-11-30 15:00:00	7
0316-0015	2016-11-30 15:15:00	29
0316-0015	2016-11-30 15:30:00	38
0316-0015	2016-11-30 15:45:00	70
0316-0015	2016-11-30 16:00:00	35
0316-0015	2016-11-30 16:15:00	13
0316-0015	2016-11-30 16:30:00	70
0316-0015	2016-11-30 16:45:00	21
0316-0015	2016-11-30 17:00:00	0
0316-0015	2016-11-30 17:15:00	10
0316-0015	2016-11-30 17:30:00	139
0316-0015	2016-11-30 17:45:00	7
0316-0015	2016-11-30 18:00:00	566
0316-0015	2016-11-30 18:15:00	1563
0316-0015	2016-11-30 18:30:00	2301
0316-0015	2016-11-30 18:45:00	681
0316-0015	2016-11-30 19:00:00	240
0316-0015	2016-11-30 19:15:00	74
0316-0015	2016-11-30 19:30:00	16
0316-0015	2016-11-30 19:45:00	142
0316-0015	2016-11-30 20:00:00	246
0316-0015	2016-11-30 20:15:00	95
0316-0015	2016-11-30 20:30:00	36
0316-0015	2016-11-30 20:45:00	278
0316-0015	2016-11-30 21:00:00	43
0316-0015	2016-11-30 21:15:00	142
0316-0015	2016-11-30 21:30:00	117
0316-0015	2016-11-30 21:45:00	26
0316-0015	2016-11-30 22:00:00	10
0316-0015	2016-11-30 22:15:00	7
0316-0015	2016-11-30 22:30:00	0
0316-0015	2016-11-30 22:45:00	0
0316-0015	2016-11-30 23:00:00	0
0316-0015	2016-11-30 23:15:00	9
0316-0015	2016-11-30 23:30:00	0
0316-0015	2016-11-30 23:45:00	8
0316-0015	2016-12-01 00:00:00	0
0316-0015	2016-12-01 00:15:00	18
0316-0015	2016-12-01 00:30:00	74
0316-0015	2016-12-01 00:45:00	13
0316-0015	2016-12-01 01:00:00	16
0316-0015	2016-12-01 01:15:00	0
0316-0015	2016-12-01 01:30:00	0
0316-0015	2016-12-01 01:45:00	0
0316-0015	2016-12-01 02:00:00	0
0316-0015	2016-12-01 02:15:00	0
0316-0015	2016-12-01 02:30:00	0
0316-0015	2016-12-01 02:45:00	0
0316-0015	2016-12-01 03:00:00	0
0316-0015	2016-12-01 03:15:00	0
0316-0015	2016-12-01 03:30:00	0
0316-0015	2016-12-01 03:45:00	0
0316-0015	2016-12-01 04:00:00	0
0316-0015	2016-12-01 04:15:00	10
0316-0015	2016-12-01 04:30:00	0
0316-0015	2016-12-01 04:45:00	0
0316-0015	2016-12-01 05:00:00	0
0316-0015	2016-12-01 05:15:00	0
0316-0015	2016-12-01 05:30:00	0
0316-0015	2016-12-01 05:45:00	0
0316-0015	2016-12-01 06:00:00	67
0316-0015	2016-12-01 06:15:00	290
0316-0015	2016-12-01 06:30:00	76
0316-0015	2016-12-01 06:45:00	217
0316-0015	2016-12-01 07:00:00	304
0316-0015	2016-12-01 07:15:00	0
0316-0015	2016-12-01 07:30:00	229
0316-0015	2016-12-01 07:45:00	0
0316-0015	2016-12-01 08:00:00	0
0316-0015	2016-12-01 08:15:00	179
0316-0015	2016-12-01 08:30:00	362
0316-0015	2016-12-01 08:45:00	314
0316-0015	2016-12-01 09:00:00	681
0316-0015	2016-12-01 09:15:00	23
0316-0015	2016-12-01 09:30:00	28
0316-0015	2016-12-01 09:45:00	884
0316-0015	2016-12-01 10:00:00	0
0316-0015	2016-12-01 10:15:00	817
0316-0015	2016-12-01 10:30:00	235
0316-0015	2016-12-01 10:45:00	21
0316-0015	2016-12-01 11:00:00	661
0316-0015	2016-12-01 11:15:00	1139
0316-0015	2016-12-01 11:30:00	328
0316-0015	2016-12-01 11:45:00	0
0316-0015	2016-12-01 12:00:00	490
0316-0015	2016-12-01 12:15:00	98
0316-0015	2016-12-01 12:30:00	80
0316-0015	2016-12-01 12:45:00	80
0316-0015	2016-12-01 13:00:00	55
0316-0015	2016-12-01 13:15:00	187
0316-0015	2016-12-01 13:30:00	244
0316-0015	2016-12-01 13:45:00	51
0316-0015	2016-12-01 14:00:00	111
0316-0015	2016-12-01 14:15:00	0
0316-0015	2016-12-01 14:30:00	0
0316-0015	2016-12-01 14:45:00	0
0316-0015	2016-12-01 15:00:00	0
0316-0015	2016-12-01 15:15:00	0
0316-0015	2016-12-01 15:30:00	0
0316-0015	2016-12-01 15:45:00	0
0316-0015	2016-12-01 16:00:00	0
0316-0015	2016-12-01 16:15:00	0
0316-0015	2016-12-01 16:30:00	0
0316-0015	2016-12-01 16:45:00	0
0316-0015	2016-12-01 17:00:00	0
0316-0015	2016-12-01 17:15:00	0
0316-0015	2016-12-01 17:30:00	0
0316-0015	2016-12-01 17:45:00	0
0316-0015	2016-12-01 18:00:00	0
0316-0015	2016-12-01 18:15:00	0
0316-0015	2016-12-01 18:30:00	0
0316-0015	2016-12-01 18:45:00	0
0316-0015	2016-12-01 19:00:00	0
0316-0015	2016-12-01 19:15:00	0
0316-0015	2016-12-01 19:30:00	0
0316-0015	2016-12-01 19:45:00	0
0316-0015	2016-12-01 20:00:00	0
0316-0015	2016-12-01 20:15:00	0
0316-0015	2016-12-01 20:30:00	0
0316-0015	2016-12-01 20:45:00	0
0316-0015	2016-12-01 21:00:00	0
0316-0015	2016-12-01 21:15:00	0
0316-0015	2016-12-01 21:30:00	0
0316-0015	2016-12-01 21:45:00	0
0316-0015	2016-12-01 22:00:00	0
0316-0015	2016-12-01 22:15:00	0
0316-0015	2016-12-01 22:30:00	0
0316-0015	2016-12-01 22:45:00	0
0316-0015	2016-12-01 23:00:00	0
0316-0015	2016-12-01 23:15:00	0
0316-0015	2016-12-01 23:30:00	0
0316-0015	2016-12-01 23:45:00	0
