## Supplementary Data 2 for "Digital phenotyping by consumer wearables identifies sleep-associated markers of cardiovascular disease risk and biological aging": ActivityTable_0316-0017-NHC.tsv

0316-0017	2017-05-04 00:00:00	0
0316-0017	2017-05-04 00:15:00	0
0316-0017	2017-05-04 00:30:00	0
0316-0017	2017-05-04 00:45:00	0
0316-0017	2017-05-04 01:00:00	0
0316-0017	2017-05-04 01:15:00	0
0316-0017	2017-05-04 01:30:00	0
0316-0017	2017-05-04 01:45:00	0
0316-0017	2017-05-04 02:00:00	0
0316-0017	2017-05-04 02:15:00	0
0316-0017	2017-05-04 02:30:00	0
0316-0017	2017-05-04 02:45:00	0
0316-0017	2017-05-04 03:00:00	0
0316-0017	2017-05-04 03:15:00	0
0316-0017	2017-05-04 03:30:00	0
0316-0017	2017-05-04 03:45:00	0
0316-0017	2017-05-04 04:00:00	0
0316-0017	2017-05-04 04:15:00	0
0316-0017	2017-05-04 04:30:00	0
0316-0017	2017-05-04 04:45:00	0
0316-0017	2017-05-04 05:00:00	0
0316-0017	2017-05-04 05:15:00	0
0316-0017	2017-05-04 05:30:00	0
0316-0017	2017-05-04 05:45:00	0
0316-0017	2017-05-04 06:00:00	0
0316-0017	2017-05-04 06:15:00	0
0316-0017	2017-05-04 06:30:00	0
0316-0017	2017-05-04 06:45:00	0
0316-0017	2017-05-04 07:00:00	0
0316-0017	2017-05-04 07:15:00	0
0316-0017	2017-05-04 07:30:00	0
0316-0017	2017-05-04 07:45:00	0
0316-0017	2017-05-04 08:00:00	0
0316-0017	2017-05-04 08:15:00	0
0316-0017	2017-05-04 08:30:00	0
0316-0017	2017-05-04 08:45:00	0
0316-0017	2017-05-04 09:00:00	0
0316-0017	2017-05-04 09:15:00	0
0316-0017	2017-05-04 09:30:00	0
0316-0017	2017-05-04 09:45:00	0
0316-0017	2017-05-04 10:00:00	0
0316-0017	2017-05-04 10:15:00	0
0316-0017	2017-05-04 10:30:00	0
0316-0017	2017-05-04 10:45:00	0
0316-0017	2017-05-04 11:00:00	74
0316-0017	2017-05-04 11:15:00	10
0316-0017	2017-05-04 11:30:00	0
0316-0017	2017-05-04 11:45:00	158
0316-0017	2017-05-04 12:00:00	287
0316-0017	2017-05-04 12:15:00	886
0316-0017	2017-05-04 12:30:00	1445
0316-0017	2017-05-04 12:45:00	62
0316-0017	2017-05-04 13:00:00	837
0316-0017	2017-05-04 13:15:00	284
0316-0017	2017-05-04 13:30:00	0
0316-0017	2017-05-04 13:45:00	631
0316-0017	2017-05-04 14:00:00	15
0316-0017	2017-05-04 14:15:00	113
0316-0017	2017-05-04 14:30:00	0
0316-0017	2017-05-04 14:45:00	69
0316-0017	2017-05-04 15:00:00	96
0316-0017	2017-05-04 15:15:00	270
0316-0017	2017-05-04 15:30:00	14
0316-0017	2017-05-04 15:45:00	0
0316-0017	2017-05-04 16:00:00	0
0316-0017	2017-05-04 16:15:00	95
0316-0017	2017-05-04 16:30:00	950
0316-0017	2017-05-04 16:45:00	402
0316-0017	2017-05-04 17:00:00	323
0316-0017	2017-05-04 17:15:00	21
0316-0017	2017-05-04 17:30:00	388
0316-0017	2017-05-04 17:45:00	105
0316-0017	2017-05-04 18:00:00	255
0316-0017	2017-05-04 18:15:00	104
0316-0017	2017-05-04 18:30:00	1190
0316-0017	2017-05-04 18:45:00	494
0316-0017	2017-05-04 19:00:00	455
0316-0017	2017-05-04 19:15:00	385
0316-0017	2017-05-04 19:30:00	750
0316-0017	2017-05-04 19:45:00	107
0316-0017	2017-05-04 20:00:00	187
0316-0017	2017-05-04 20:15:00	17
0316-0017	2017-05-04 20:30:00	86
0316-0017	2017-05-04 20:45:00	44
0316-0017	2017-05-04 21:00:00	81
0316-0017	2017-05-04 21:15:00	0
0316-0017	2017-05-04 21:30:00	85
0316-0017	2017-05-04 21:45:00	0
0316-0017	2017-05-04 22:00:00	0
0316-0017	2017-05-04 22:15:00	36
0316-0017	2017-05-04 22:30:00	243
0316-0017	2017-05-04 22:45:00	8
0316-0017	2017-05-04 23:00:00	317
0316-0017	2017-05-04 23:15:00	31
0316-0017	2017-05-04 23:30:00	0
0316-0017	2017-05-04 23:45:00	0
0316-0017	2017-05-05 00:00:00	0
0316-0017	2017-05-05 00:15:00	0
0316-0017	2017-05-05 00:30:00	0
0316-0017	2017-05-05 00:45:00	6
0316-0017	2017-05-05 01:00:00	0
0316-0017	2017-05-05 01:15:00	0
0316-0017	2017-05-05 01:30:00	0
0316-0017	2017-05-05 01:45:00	0
0316-0017	2017-05-05 02:00:00	0
0316-0017	2017-05-05 02:15:00	12
0316-0017	2017-05-05 02:30:00	0
0316-0017	2017-05-05 02:45:00	0
0316-0017	2017-05-05 03:00:00	0
0316-0017	2017-05-05 03:15:00	0
0316-0017	2017-05-05 03:30:00	0
0316-0017	2017-05-05 03:45:00	0
0316-0017	2017-05-05 04:00:00	0
0316-0017	2017-05-05 04:15:00	6
0316-0017	2017-05-05 04:30:00	0
0316-0017	2017-05-05 04:45:00	0
0316-0017	2017-05-05 05:00:00	0
0316-0017	2017-05-05 05:15:00	0
0316-0017	2017-05-05 05:30:00	0
0316-0017	2017-05-05 05:45:00	0
0316-0017	2017-05-05 06:00:00	25
0316-0017	2017-05-05 06:15:00	10
0316-0017	2017-05-05 06:30:00	0
0316-0017	2017-05-05 06:45:00	0
0316-0017	2017-05-05 07:00:00	31
0316-0017	2017-05-05 07:15:00	262
0316-0017	2017-05-05 07:30:00	91
0316-0017	2017-05-05 07:45:00	337
0316-0017	2017-05-05 08:00:00	403
0316-0017	2017-05-05 08:15:00	1291
0316-0017	2017-05-05 08:30:00	1487
0316-0017	2017-05-05 08:45:00	1428
0316-0017	2017-05-05 09:00:00	237
0316-0017	2017-05-05 09:15:00	264
0316-0017	2017-05-05 09:30:00	484
0316-0017	2017-05-05 09:45:00	103
0316-0017	2017-05-05 10:00:00	813
0316-0017	2017-05-05 10:15:00	50
0316-0017	2017-05-05 10:30:00	516
0316-0017	2017-05-05 10:45:00	319
0316-0017	2017-05-05 11:00:00	40
0316-0017	2017-05-05 11:15:00	0
0316-0017	2017-05-05 11:30:00	76
0316-0017	2017-05-05 11:45:00	48
0316-0017	2017-05-05 12:00:00	236
0316-0017	2017-05-05 12:15:00	162
0316-0017	2017-05-05 12:30:00	429
0316-0017	2017-05-05 12:45:00	0
0316-0017	2017-05-05 13:00:00	210
0316-0017	2017-05-05 13:15:00	245
0316-0017	2017-05-05 13:30:00	202
0316-0017	2017-05-05 13:45:00	320
0316-0017	2017-05-05 14:00:00	0
0316-0017	2017-05-05 14:15:00	300
0316-0017	2017-05-05 14:30:00	208
0316-0017	2017-05-05 14:45:00	625
0316-0017	2017-05-05 15:00:00	47
0316-0017	2017-05-05 15:15:00	713
0316-0017	2017-05-05 15:30:00	204
0316-0017	2017-05-05 15:45:00	109
0316-0017	2017-05-05 16:00:00	201
0316-0017	2017-05-05 16:15:00	113
0316-0017	2017-05-05 16:30:00	710
0316-0017	2017-05-05 16:45:00	319
0316-0017	2017-05-05 17:00:00	913
0316-0017	2017-05-05 17:15:00	623
0316-0017	2017-05-05 17:30:00	356
0316-0017	2017-05-05 17:45:00	233
0316-0017	2017-05-05 18:00:00	0
0316-0017	2017-05-05 18:15:00	90
0316-0017	2017-05-05 18:30:00	83
0316-0017	2017-05-05 18:45:00	0
0316-0017	2017-05-05 19:00:00	0
0316-0017	2017-05-05 19:15:00	0
0316-0017	2017-05-05 19:30:00	127
0316-0017	2017-05-05 19:45:00	165
0316-0017	2017-05-05 20:00:00	154
0316-0017	2017-05-05 20:15:00	0
0316-0017	2017-05-05 20:30:00	6
0316-0017	2017-05-05 20:45:00	0
0316-0017	2017-05-05 21:00:00	142
0316-0017	2017-05-05 21:15:00	224
0316-0017	2017-05-05 21:30:00	260
0316-0017	2017-05-05 21:45:00	234
0316-0017	2017-05-05 22:00:00	35
0316-0017	2017-05-05 22:15:00	0
0316-0017	2017-05-05 22:30:00	0
0316-0017	2017-05-05 22:45:00	0
0316-0017	2017-05-05 23:00:00	0
0316-0017	2017-05-05 23:15:00	0
0316-0017	2017-05-05 23:30:00	19
0316-0017	2017-05-05 23:45:00	0
0316-0017	2017-05-06 00:00:00	0
0316-0017	2017-05-06 00:15:00	0
0316-0017	2017-05-06 00:30:00	0
0316-0017	2017-05-06 00:45:00	0
0316-0017	2017-05-06 01:00:00	0
0316-0017	2017-05-06 01:15:00	0
0316-0017	2017-05-06 01:30:00	0
0316-0017	2017-05-06 01:45:00	0
0316-0017	2017-05-06 02:00:00	0
0316-0017	2017-05-06 02:15:00	20
0316-0017	2017-05-06 02:30:00	0
0316-0017	2017-05-06 02:45:00	0
0316-0017	2017-05-06 03:00:00	0
0316-0017	2017-05-06 03:15:00	0
0316-0017	2017-05-06 03:30:00	0
0316-0017	2017-05-06 03:45:00	0
0316-0017	2017-05-06 04:00:00	20
0316-0017	2017-05-06 04:15:00	0
0316-0017	2017-05-06 04:30:00	4
0316-0017	2017-05-06 04:45:00	0
0316-0017	2017-05-06 05:00:00	0
0316-0017	2017-05-06 05:15:00	0
0316-0017	2017-05-06 05:30:00	10
0316-0017	2017-05-06 05:45:00	0
0316-0017	2017-05-06 06:00:00	0
0316-0017	2017-05-06 06:15:00	0
0316-0017	2017-05-06 06:30:00	0
0316-0017	2017-05-06 06:45:00	35
0316-0017	2017-05-06 07:00:00	6
0316-0017	2017-05-06 07:15:00	0
0316-0017	2017-05-06 07:30:00	379
0316-0017	2017-05-06 07:45:00	976
0316-0017	2017-05-06 08:00:00	177
0316-0017	2017-05-06 08:15:00	1070
0316-0017	2017-05-06 08:30:00	290
0316-0017	2017-05-06 08:45:00	93
0316-0017	2017-05-06 09:00:00	161
0316-0017	2017-05-06 09:15:00	251
0316-0017	2017-05-06 09:30:00	9
0316-0017	2017-05-06 09:45:00	169
0316-0017	2017-05-06 10:00:00	85
0316-0017	2017-05-06 10:15:00	0
0316-0017	2017-05-06 10:30:00	399
0316-0017	2017-05-06 10:45:00	270
0316-0017	2017-05-06 11:00:00	206
0316-0017	2017-05-06 11:15:00	483
0316-0017	2017-05-06 11:30:00	976
0316-0017	2017-05-06 11:45:00	1233
0316-0017	2017-05-06 12:00:00	53
0316-0017	2017-05-06 12:15:00	174
0316-0017	2017-05-06 12:30:00	497
0316-0017	2017-05-06 12:45:00	220
0316-0017	2017-05-06 13:00:00	134
0316-0017	2017-05-06 13:15:00	168
0316-0017	2017-05-06 13:30:00	341
0316-0017	2017-05-06 13:45:00	279
0316-0017	2017-05-06 14:00:00	271
0316-0017	2017-05-06 14:15:00	95
0316-0017	2017-05-06 14:30:00	236
0316-0017	2017-05-06 14:45:00	191
0316-0017	2017-05-06 15:00:00	6
0316-0017	2017-05-06 15:15:00	14
0316-0017	2017-05-06 15:30:00	249
0316-0017	2017-05-06 15:45:00	135
0316-0017	2017-05-06 16:00:00	0
0316-0017	2017-05-06 16:15:00	108
0316-0017	2017-05-06 16:30:00	143
0316-0017	2017-05-06 16:45:00	471
0316-0017	2017-05-06 17:00:00	441
0316-0017	2017-05-06 17:15:00	600
0316-0017	2017-05-06 17:30:00	553
0316-0017	2017-05-06 17:45:00	187
0316-0017	2017-05-06 18:00:00	22
0316-0017	2017-05-06 18:15:00	0
0316-0017	2017-05-06 18:30:00	73
0316-0017	2017-05-06 18:45:00	71
0316-0017	2017-05-06 19:00:00	87
0316-0017	2017-05-06 19:15:00	53
0316-0017	2017-05-06 19:30:00	274
0316-0017	2017-05-06 19:45:00	120
0316-0017	2017-05-06 20:00:00	0
0316-0017	2017-05-06 20:15:00	89
0316-0017	2017-05-06 20:30:00	81
0316-0017	2017-05-06 20:45:00	0
0316-0017	2017-05-06 21:00:00	8
0316-0017	2017-05-06 21:15:00	86
0316-0017	2017-05-06 21:30:00	10
0316-0017	2017-05-06 21:45:00	0
0316-0017	2017-05-06 22:00:00	0
0316-0017	2017-05-06 22:15:00	247
0316-0017	2017-05-06 22:30:00	19
0316-0017	2017-05-06 22:45:00	0
0316-0017	2017-05-06 23:00:00	0
0316-0017	2017-05-06 23:15:00	15
0316-0017	2017-05-06 23:30:00	0
0316-0017	2017-05-06 23:45:00	9
0316-0017	2017-05-07 00:00:00	0
0316-0017	2017-05-07 00:15:00	0
0316-0017	2017-05-07 00:30:00	0
0316-0017	2017-05-07 00:45:00	0
0316-0017	2017-05-07 01:00:00	0
0316-0017	2017-05-07 01:15:00	0
0316-0017	2017-05-07 01:30:00	0
0316-0017	2017-05-07 01:45:00	0
0316-0017	2017-05-07 02:00:00	29
0316-0017	2017-05-07 02:15:00	0
0316-0017	2017-05-07 02:30:00	0
0316-0017	2017-05-07 02:45:00	0
0316-0017	2017-05-07 03:00:00	0
0316-0017	2017-05-07 03:15:00	0
0316-0017	2017-05-07 03:30:00	0
0316-0017	2017-05-07 03:45:00	0
0316-0017	2017-05-07 04:00:00	0
0316-0017	2017-05-07 04:15:00	0
0316-0017	2017-05-07 04:30:00	25
0316-0017	2017-05-07 04:45:00	0
0316-0017	2017-05-07 05:00:00	17
0316-0017	2017-05-07 05:15:00	17
0316-0017	2017-05-07 05:30:00	17
0316-0017	2017-05-07 05:45:00	14
0316-0017	2017-05-07 06:00:00	18
0316-0017	2017-05-07 06:15:00	14
0316-0017	2017-05-07 06:30:00	676
0316-0017	2017-05-07 06:45:00	138
0316-0017	2017-05-07 07:00:00	6
0316-0017	2017-05-07 07:15:00	291
0316-0017	2017-05-07 07:30:00	1107
0316-0017	2017-05-07 07:45:00	217
0316-0017	2017-05-07 08:00:00	992
0316-0017	2017-05-07 08:15:00	526
0316-0017	2017-05-07 08:30:00	160
0316-0017	2017-05-07 08:45:00	127
0316-0017	2017-05-07 09:00:00	261
0316-0017	2017-05-07 09:15:00	0
0316-0017	2017-05-07 09:30:00	104
0316-0017	2017-05-07 09:45:00	211
0316-0017	2017-05-07 10:00:00	206
0316-0017	2017-05-07 10:15:00	236
0316-0017	2017-05-07 10:30:00	814
0316-0017	2017-05-07 10:45:00	828
0316-0017	2017-05-07 11:00:00	569
0316-0017	2017-05-07 11:15:00	104
0316-0017	2017-05-07 11:30:00	143
0316-0017	2017-05-07 11:45:00	14
0316-0017	2017-05-07 12:00:00	197
0316-0017	2017-05-07 12:15:00	204
0316-0017	2017-05-07 12:30:00	2
0316-0017	2017-05-07 12:45:00	49
0316-0017	2017-05-07 13:00:00	123
0316-0017	2017-05-07 13:15:00	182
0316-0017	2017-05-07 13:30:00	359
0316-0017	2017-05-07 13:45:00	0
0316-0017	2017-05-07 14:00:00	219
0316-0017	2017-05-07 14:15:00	180
0316-0017	2017-05-07 14:30:00	204
0316-0017	2017-05-07 14:45:00	19
0316-0017	2017-05-07 15:00:00	501
0316-0017	2017-05-07 15:15:00	44
0316-0017	2017-05-07 15:30:00	185
0316-0017	2017-05-07 15:45:00	404
0316-0017	2017-05-07 16:00:00	350
0316-0017	2017-05-07 16:15:00	1399
0316-0017	2017-05-07 16:30:00	983
0316-0017	2017-05-07 16:45:00	748
0316-0017	2017-05-07 17:00:00	1202
0316-0017	2017-05-07 17:15:00	727
0316-0017	2017-05-07 17:30:00	622
0316-0017	2017-05-07 17:45:00	873
0316-0017	2017-05-07 18:00:00	743
0316-0017	2017-05-07 18:15:00	116
0316-0017	2017-05-07 18:30:00	1505
0316-0017	2017-05-07 18:45:00	85
0316-0017	2017-05-07 19:00:00	262
0316-0017	2017-05-07 19:15:00	0
0316-0017	2017-05-07 19:30:00	328
0316-0017	2017-05-07 19:45:00	472
0316-0017	2017-05-07 20:00:00	31
0316-0017	2017-05-07 20:15:00	29
0316-0017	2017-05-07 20:30:00	477
0316-0017	2017-05-07 20:45:00	136
0316-0017	2017-05-07 21:00:00	88
0316-0017	2017-05-07 21:15:00	142
0316-0017	2017-05-07 21:30:00	112
0316-0017	2017-05-07 21:45:00	192
0316-0017	2017-05-07 22:00:00	218
0316-0017	2017-05-07 22:15:00	117
0316-0017	2017-05-07 22:30:00	10
0316-0017	2017-05-07 22:45:00	0
0316-0017	2017-05-07 23:00:00	0
0316-0017	2017-05-07 23:15:00	23
0316-0017	2017-05-07 23:30:00	13
0316-0017	2017-05-07 23:45:00	56
0316-0017	2017-05-08 00:00:00	0
0316-0017	2017-05-08 00:15:00	0
0316-0017	2017-05-08 00:30:00	0
0316-0017	2017-05-08 00:45:00	12
0316-0017	2017-05-08 01:00:00	0
0316-0017	2017-05-08 01:15:00	0
0316-0017	2017-05-08 01:30:00	0
0316-0017	2017-05-08 01:45:00	0
0316-0017	2017-05-08 02:00:00	0
0316-0017	2017-05-08 02:15:00	0
0316-0017	2017-05-08 02:30:00	0
0316-0017	2017-05-08 02:45:00	20
0316-0017	2017-05-08 03:00:00	0
0316-0017	2017-05-08 03:15:00	0
0316-0017	2017-05-08 03:30:00	0
0316-0017	2017-05-08 03:45:00	0
0316-0017	2017-05-08 04:00:00	0
0316-0017	2017-05-08 04:15:00	41
0316-0017	2017-05-08 04:30:00	0
0316-0017	2017-05-08 04:45:00	0
0316-0017	2017-05-08 05:00:00	0
0316-0017	2017-05-08 05:15:00	0
0316-0017	2017-05-08 05:30:00	0
0316-0017	2017-05-08 05:45:00	0
0316-0017	2017-05-08 06:00:00	0
0316-0017	2017-05-08 06:15:00	0
0316-0017	2017-05-08 06:30:00	0
0316-0017	2017-05-08 06:45:00	0
0316-0017	2017-05-08 07:00:00	0
0316-0017	2017-05-08 07:15:00	0
0316-0017	2017-05-08 07:30:00	30
0316-0017	2017-05-08 07:45:00	85
0316-0017	2017-05-08 08:00:00	261
0316-0017	2017-05-08 08:15:00	322
0316-0017	2017-05-08 08:30:00	12
0316-0017	2017-05-08 08:45:00	0
0316-0017	2017-05-08 09:00:00	0
0316-0017	2017-05-08 09:15:00	0
0316-0017	2017-05-08 09:30:00	0
0316-0017	2017-05-08 09:45:00	8
0316-0017	2017-05-08 10:00:00	556
0316-0017	2017-05-08 10:15:00	451
0316-0017	2017-05-08 10:30:00	295
0316-0017	2017-05-08 10:45:00	468
0316-0017	2017-05-08 11:00:00	289
0316-0017	2017-05-08 11:15:00	160
0316-0017	2017-05-08 11:30:00	70
0316-0017	2017-05-08 11:45:00	235
0316-0017	2017-05-08 12:00:00	23
0316-0017	2017-05-08 12:15:00	0
0316-0017	2017-05-08 12:30:00	0
0316-0017	2017-05-08 12:45:00	585
0316-0017	2017-05-08 13:00:00	8
0316-0017	2017-05-08 13:15:00	88
0316-0017	2017-05-08 13:30:00	295
0316-0017	2017-05-08 13:45:00	449
0316-0017	2017-05-08 14:00:00	277
0316-0017	2017-05-08 14:15:00	327
0316-0017	2017-05-08 14:30:00	30
0316-0017	2017-05-08 14:45:00	6
0316-0017	2017-05-08 15:00:00	19
0316-0017	2017-05-08 15:15:00	0
0316-0017	2017-05-08 15:30:00	0
0316-0017	2017-05-08 15:45:00	134
0316-0017	2017-05-08 16:00:00	94
0316-0017	2017-05-08 16:15:00	0
0316-0017	2017-05-08 16:30:00	48
0316-0017	2017-05-08 16:45:00	149
0316-0017	2017-05-08 17:00:00	200
0316-0017	2017-05-08 17:15:00	0
0316-0017	2017-05-08 17:30:00	27
0316-0017	2017-05-08 17:45:00	384
0316-0017	2017-05-08 18:00:00	54
0316-0017	2017-05-08 18:15:00	333
0316-0017	2017-05-08 18:30:00	890
0316-0017	2017-05-08 18:45:00	706
0316-0017	2017-05-08 19:00:00	777
0316-0017	2017-05-08 19:15:00	494
0316-0017	2017-05-08 19:30:00	717
0316-0017	2017-05-08 19:45:00	10
0316-0017	2017-05-08 20:00:00	419
0316-0017	2017-05-08 20:15:00	8
0316-0017	2017-05-08 20:30:00	7
0316-0017	2017-05-08 20:45:00	7
0316-0017	2017-05-08 21:00:00	267
0316-0017	2017-05-08 21:15:00	17
0316-0017	2017-05-08 21:30:00	0
0316-0017	2017-05-08 21:45:00	0
0316-0017	2017-05-08 22:00:00	100
0316-0017	2017-05-08 22:15:00	0
0316-0017	2017-05-08 22:30:00	121
0316-0017	2017-05-08 22:45:00	75
0316-0017	2017-05-08 23:00:00	13
0316-0017	2017-05-08 23:15:00	0
0316-0017	2017-05-08 23:30:00	0
0316-0017	2017-05-08 23:45:00	0
0316-0017	2017-05-09 00:00:00	0
0316-0017	2017-05-09 00:15:00	0
0316-0017	2017-05-09 00:30:00	0
0316-0017	2017-05-09 00:45:00	0
0316-0017	2017-05-09 01:00:00	0
0316-0017	2017-05-09 01:15:00	0
0316-0017	2017-05-09 01:30:00	0
0316-0017	2017-05-09 01:45:00	0
0316-0017	2017-05-09 02:00:00	0
0316-0017	2017-05-09 02:15:00	0
0316-0017	2017-05-09 02:30:00	0
0316-0017	2017-05-09 02:45:00	0
0316-0017	2017-05-09 03:00:00	0
0316-0017	2017-05-09 03:15:00	0
0316-0017	2017-05-09 03:30:00	0
0316-0017	2017-05-09 03:45:00	0
0316-0017	2017-05-09 04:00:00	0
0316-0017	2017-05-09 04:15:00	0
0316-0017	2017-05-09 04:30:00	0
0316-0017	2017-05-09 04:45:00	0
0316-0017	2017-05-09 05:00:00	0
0316-0017	2017-05-09 05:15:00	0
0316-0017	2017-05-09 05:30:00	0
0316-0017	2017-05-09 05:45:00	0
0316-0017	2017-05-09 06:00:00	0
0316-0017	2017-05-09 06:15:00	0
0316-0017	2017-05-09 06:30:00	0
0316-0017	2017-05-09 06:45:00	0
0316-0017	2017-05-09 07:00:00	0
0316-0017	2017-05-09 07:15:00	0
0316-0017	2017-05-09 07:30:00	0
0316-0017	2017-05-09 07:45:00	273
0316-0017	2017-05-09 08:00:00	887
0316-0017	2017-05-09 08:15:00	598
0316-0017	2017-05-09 08:30:00	579
0316-0017	2017-05-09 08:45:00	0
0316-0017	2017-05-09 09:00:00	16
0316-0017	2017-05-09 09:15:00	10
0316-0017	2017-05-09 09:30:00	0
0316-0017	2017-05-09 09:45:00	186
0316-0017	2017-05-09 10:00:00	167
0316-0017	2017-05-09 10:15:00	55
0316-0017	2017-05-09 10:30:00	0
0316-0017	2017-05-09 10:45:00	196
0316-0017	2017-05-09 11:00:00	108
0316-0017	2017-05-09 11:15:00	394
0316-0017	2017-05-09 11:30:00	65
0316-0017	2017-05-09 11:45:00	823
0316-0017	2017-05-09 12:00:00	313
0316-0017	2017-05-09 12:15:00	603
0316-0017	2017-05-09 12:30:00	348
0316-0017	2017-05-09 12:45:00	579
0316-0017	2017-05-09 13:00:00	851
0316-0017	2017-05-09 13:15:00	538
0316-0017	2017-05-09 13:30:00	430
0316-0017	2017-05-09 13:45:00	557
0316-0017	2017-05-09 14:00:00	338
0316-0017	2017-05-09 14:15:00	21
0316-0017	2017-05-09 14:30:00	1225
0316-0017	2017-05-09 14:45:00	71
0316-0017	2017-05-09 15:00:00	0
0316-0017	2017-05-09 15:15:00	0
0316-0017	2017-05-09 15:30:00	0
0316-0017	2017-05-09 15:45:00	0
0316-0017	2017-05-09 16:00:00	0
0316-0017	2017-05-09 16:15:00	0
0316-0017	2017-05-09 16:30:00	0
0316-0017	2017-05-09 16:45:00	0
0316-0017	2017-05-09 17:00:00	0
0316-0017	2017-05-09 17:15:00	0
0316-0017	2017-05-09 17:30:00	0
0316-0017	2017-05-09 17:45:00	0
0316-0017	2017-05-09 18:00:00	0
0316-0017	2017-05-09 18:15:00	0
0316-0017	2017-05-09 18:30:00	0
0316-0017	2017-05-09 18:45:00	0
0316-0017	2017-05-09 19:00:00	0
0316-0017	2017-05-09 19:15:00	0
0316-0017	2017-05-09 19:30:00	0
0316-0017	2017-05-09 19:45:00	0
0316-0017	2017-05-09 20:00:00	0
0316-0017	2017-05-09 20:15:00	0
0316-0017	2017-05-09 20:30:00	0
0316-0017	2017-05-09 20:45:00	0
0316-0017	2017-05-09 21:00:00	0
0316-0017	2017-05-09 21:15:00	0
0316-0017	2017-05-09 21:30:00	0
0316-0017	2017-05-09 21:45:00	0
0316-0017	2017-05-09 22:00:00	0
0316-0017	2017-05-09 22:15:00	0
0316-0017	2017-05-09 22:30:00	0
0316-0017	2017-05-09 22:45:00	0
0316-0017	2017-05-09 23:00:00	0
0316-0017	2017-05-09 23:15:00	0
0316-0017	2017-05-09 23:30:00	0
0316-0017	2017-05-09 23:45:00	0
