## Supplementary Data 2 for "Digital phenotyping by consumer wearables identifies sleep-associated markers of cardiovascular disease risk and biological aging": ActivityTable_0316-0018-NHC.tsv

0316-0018	2017-10-02 00:00:00	0
0316-0018	2017-10-02 00:15:00	0
0316-0018	2017-10-02 00:30:00	0
0316-0018	2017-10-02 00:45:00	0
0316-0018	2017-10-02 01:00:00	0
0316-0018	2017-10-02 01:15:00	0
0316-0018	2017-10-02 01:30:00	0
0316-0018	2017-10-02 01:45:00	0
0316-0018	2017-10-02 02:00:00	0
0316-0018	2017-10-02 02:15:00	0
0316-0018	2017-10-02 02:30:00	0
0316-0018	2017-10-02 02:45:00	0
0316-0018	2017-10-02 03:00:00	0
0316-0018	2017-10-02 03:15:00	0
0316-0018	2017-10-02 03:30:00	0
0316-0018	2017-10-02 03:45:00	0
0316-0018	2017-10-02 04:00:00	0
0316-0018	2017-10-02 04:15:00	0
0316-0018	2017-10-02 04:30:00	0
0316-0018	2017-10-02 04:45:00	0
0316-0018	2017-10-02 05:00:00	0
0316-0018	2017-10-02 05:15:00	0
0316-0018	2017-10-02 05:30:00	0
0316-0018	2017-10-02 05:45:00	0
0316-0018	2017-10-02 06:00:00	0
0316-0018	2017-10-02 06:15:00	0
0316-0018	2017-10-02 06:30:00	0
0316-0018	2017-10-02 06:45:00	0
0316-0018	2017-10-02 07:00:00	0
0316-0018	2017-10-02 07:15:00	0
0316-0018	2017-10-02 07:30:00	0
0316-0018	2017-10-02 07:45:00	0
0316-0018	2017-10-02 08:00:00	0
0316-0018	2017-10-02 08:15:00	0
0316-0018	2017-10-02 08:30:00	0
0316-0018	2017-10-02 08:45:00	0
0316-0018	2017-10-02 09:00:00	0
0316-0018	2017-10-02 09:15:00	0
0316-0018	2017-10-02 09:30:00	0
0316-0018	2017-10-02 09:45:00	0
0316-0018	2017-10-02 10:00:00	0
0316-0018	2017-10-02 10:15:00	0
0316-0018	2017-10-02 10:30:00	0
0316-0018	2017-10-02 10:45:00	0
0316-0018	2017-10-02 11:00:00	0
0316-0018	2017-10-02 11:15:00	0
0316-0018	2017-10-02 11:30:00	0
0316-0018	2017-10-02 11:45:00	0
0316-0018	2017-10-02 12:00:00	0
0316-0018	2017-10-02 12:15:00	0
0316-0018	2017-10-02 12:30:00	0
0316-0018	2017-10-02 12:45:00	0
0316-0018	2017-10-02 13:00:00	0
0316-0018	2017-10-02 13:15:00	0
0316-0018	2017-10-02 13:30:00	0
0316-0018	2017-10-02 13:45:00	0
0316-0018	2017-10-02 14:00:00	0
0316-0018	2017-10-02 14:15:00	0
0316-0018	2017-10-02 14:30:00	0
0316-0018	2017-10-02 14:45:00	0
0316-0018	2017-10-02 15:00:00	0
0316-0018	2017-10-02 15:15:00	0
0316-0018	2017-10-02 15:30:00	0
0316-0018	2017-10-02 15:45:00	0
0316-0018	2017-10-02 16:00:00	0
0316-0018	2017-10-02 16:15:00	0
0316-0018	2017-10-02 16:30:00	0
0316-0018	2017-10-02 16:45:00	0
0316-0018	2017-10-02 17:00:00	0
0316-0018	2017-10-02 17:15:00	52
0316-0018	2017-10-02 17:30:00	15
0316-0018	2017-10-02 17:45:00	67
0316-0018	2017-10-02 18:00:00	832
0316-0018	2017-10-02 18:15:00	874
0316-0018	2017-10-02 18:30:00	323
0316-0018	2017-10-02 18:45:00	1332
0316-0018	2017-10-02 19:00:00	196
0316-0018	2017-10-02 19:15:00	170
0316-0018	2017-10-02 19:30:00	551
0316-0018	2017-10-02 19:45:00	11
0316-0018	2017-10-02 20:00:00	0
0316-0018	2017-10-02 20:15:00	716
0316-0018	2017-10-02 20:30:00	353
0316-0018	2017-10-02 20:45:00	0
0316-0018	2017-10-02 21:00:00	36
0316-0018	2017-10-02 21:15:00	5
0316-0018	2017-10-02 21:30:00	278
0316-0018	2017-10-02 21:45:00	316
0316-0018	2017-10-02 22:00:00	53
0316-0018	2017-10-02 22:15:00	0
0316-0018	2017-10-02 22:30:00	0
0316-0018	2017-10-02 22:45:00	0
0316-0018	2017-10-02 23:00:00	265
0316-0018	2017-10-02 23:15:00	107
0316-0018	2017-10-02 23:30:00	127
0316-0018	2017-10-02 23:45:00	8
0316-0018	2017-10-03 00:00:00	0
0316-0018	2017-10-03 00:15:00	0
0316-0018	2017-10-03 00:30:00	0
0316-0018	2017-10-03 00:45:00	0
0316-0018	2017-10-03 01:00:00	0
0316-0018	2017-10-03 01:15:00	0
0316-0018	2017-10-03 01:30:00	0
0316-0018	2017-10-03 01:45:00	6
0316-0018	2017-10-03 02:00:00	0
0316-0018	2017-10-03 02:15:00	0
0316-0018	2017-10-03 02:30:00	0
0316-0018	2017-10-03 02:45:00	18
0316-0018	2017-10-03 03:00:00	0
0316-0018	2017-10-03 03:15:00	0
0316-0018	2017-10-03 03:30:00	91
0316-0018	2017-10-03 03:45:00	61
0316-0018	2017-10-03 04:00:00	533
0316-0018	2017-10-03 04:15:00	1291
0316-0018	2017-10-03 04:30:00	1514
0316-0018	2017-10-03 04:45:00	1004
0316-0018	2017-10-03 05:00:00	1488
0316-0018	2017-10-03 05:15:00	1563
0316-0018	2017-10-03 05:30:00	1420
0316-0018	2017-10-03 05:45:00	1534
0316-0018	2017-10-03 06:00:00	1192
0316-0018	2017-10-03 06:15:00	1388
0316-0018	2017-10-03 06:30:00	551
0316-0018	2017-10-03 06:45:00	41
0316-0018	2017-10-03 07:00:00	799
0316-0018	2017-10-03 07:15:00	343
0316-0018	2017-10-03 07:30:00	387
0316-0018	2017-10-03 07:45:00	65
0316-0018	2017-10-03 08:00:00	166
0316-0018	2017-10-03 08:15:00	0
0316-0018	2017-10-03 08:30:00	170
0316-0018	2017-10-03 08:45:00	4
0316-0018	2017-10-03 09:00:00	40
0316-0018	2017-10-03 09:15:00	4
0316-0018	2017-10-03 09:30:00	8
0316-0018	2017-10-03 09:45:00	11
0316-0018	2017-10-03 10:00:00	27
0316-0018	2017-10-03 10:15:00	47
0316-0018	2017-10-03 10:30:00	162
0316-0018	2017-10-03 10:45:00	359
0316-0018	2017-10-03 11:00:00	29
0316-0018	2017-10-03 11:15:00	34
0316-0018	2017-10-03 11:30:00	0
0316-0018	2017-10-03 11:45:00	11
0316-0018	2017-10-03 12:00:00	68
0316-0018	2017-10-03 12:15:00	831
0316-0018	2017-10-03 12:30:00	496
0316-0018	2017-10-03 12:45:00	15
0316-0018	2017-10-03 13:00:00	0
0316-0018	2017-10-03 13:15:00	779
0316-0018	2017-10-03 13:30:00	277
0316-0018	2017-10-03 13:45:00	411
0316-0018	2017-10-03 14:00:00	1099
0316-0018	2017-10-03 14:15:00	14
0316-0018	2017-10-03 14:30:00	0
0316-0018	2017-10-03 14:45:00	19
0316-0018	2017-10-03 15:00:00	133
0316-0018	2017-10-03 15:15:00	23
0316-0018	2017-10-03 15:30:00	0
0316-0018	2017-10-03 15:45:00	8
0316-0018	2017-10-03 16:00:00	0
0316-0018	2017-10-03 16:15:00	0
0316-0018	2017-10-03 16:30:00	7
0316-0018	2017-10-03 16:45:00	0
0316-0018	2017-10-03 17:00:00	71
0316-0018	2017-10-03 17:15:00	68
0316-0018	2017-10-03 17:30:00	87
0316-0018	2017-10-03 17:45:00	1162
0316-0018	2017-10-03 18:00:00	0
0316-0018	2017-10-03 18:15:00	347
0316-0018	2017-10-03 18:30:00	97
0316-0018	2017-10-03 18:45:00	984
0316-0018	2017-10-03 19:00:00	360
0316-0018	2017-10-03 19:15:00	42
0316-0018	2017-10-03 19:30:00	100
0316-0018	2017-10-03 19:45:00	108
0316-0018	2017-10-03 20:00:00	0
0316-0018	2017-10-03 20:15:00	0
0316-0018	2017-10-03 20:30:00	0
0316-0018	2017-10-03 20:45:00	19
0316-0018	2017-10-03 21:00:00	18
0316-0018	2017-10-03 21:15:00	62
0316-0018	2017-10-03 21:30:00	0
0316-0018	2017-10-03 21:45:00	15
0316-0018	2017-10-03 22:00:00	9
0316-0018	2017-10-03 22:15:00	16
0316-0018	2017-10-03 22:30:00	13
0316-0018	2017-10-03 22:45:00	241
0316-0018	2017-10-03 23:00:00	4
0316-0018	2017-10-03 23:15:00	7
0316-0018	2017-10-03 23:30:00	0
0316-0018	2017-10-03 23:45:00	0
0316-0018	2017-10-04 00:00:00	0
0316-0018	2017-10-04 00:15:00	0
0316-0018	2017-10-04 00:30:00	0
0316-0018	2017-10-04 00:45:00	0
0316-0018	2017-10-04 01:00:00	0
0316-0018	2017-10-04 01:15:00	0
0316-0018	2017-10-04 01:30:00	0
0316-0018	2017-10-04 01:45:00	0
0316-0018	2017-10-04 02:00:00	0
0316-0018	2017-10-04 02:15:00	0
0316-0018	2017-10-04 02:30:00	0
0316-0018	2017-10-04 02:45:00	6
0316-0018	2017-10-04 03:00:00	0
0316-0018	2017-10-04 03:15:00	0
0316-0018	2017-10-04 03:30:00	8
0316-0018	2017-10-04 03:45:00	0
0316-0018	2017-10-04 04:00:00	0
0316-0018	2017-10-04 04:15:00	0
0316-0018	2017-10-04 04:30:00	0
0316-0018	2017-10-04 04:45:00	0
0316-0018	2017-10-04 05:00:00	0
0316-0018	2017-10-04 05:15:00	0
0316-0018	2017-10-04 05:30:00	0
0316-0018	2017-10-04 05:45:00	0
0316-0018	2017-10-04 06:00:00	0
0316-0018	2017-10-04 06:15:00	0
0316-0018	2017-10-04 06:30:00	0
0316-0018	2017-10-04 06:45:00	0
0316-0018	2017-10-04 07:00:00	0
0316-0018	2017-10-04 07:15:00	0
0316-0018	2017-10-04 07:30:00	183
0316-0018	2017-10-04 07:45:00	633
0316-0018	2017-10-04 08:00:00	128
0316-0018	2017-10-04 08:15:00	195
0316-0018	2017-10-04 08:30:00	5
0316-0018	2017-10-04 08:45:00	116
0316-0018	2017-10-04 09:00:00	70
0316-0018	2017-10-04 09:15:00	22
0316-0018	2017-10-04 09:30:00	6
0316-0018	2017-10-04 09:45:00	0
0316-0018	2017-10-04 10:00:00	66
0316-0018	2017-10-04 10:15:00	0
0316-0018	2017-10-04 10:30:00	0
0316-0018	2017-10-04 10:45:00	110
0316-0018	2017-10-04 11:00:00	166
0316-0018	2017-10-04 11:15:00	181
0316-0018	2017-10-04 11:30:00	880
0316-0018	2017-10-04 11:45:00	330
0316-0018	2017-10-04 12:00:00	0
0316-0018	2017-10-04 12:15:00	14
0316-0018	2017-10-04 12:30:00	387
0316-0018	2017-10-04 12:45:00	566
0316-0018	2017-10-04 13:00:00	239
0316-0018	2017-10-04 13:15:00	432
0316-0018	2017-10-04 13:30:00	864
0316-0018	2017-10-04 13:45:00	157
0316-0018	2017-10-04 14:00:00	19
0316-0018	2017-10-04 14:15:00	7
0316-0018	2017-10-04 14:30:00	76
0316-0018	2017-10-04 14:45:00	0
0316-0018	2017-10-04 15:00:00	16
0316-0018	2017-10-04 15:15:00	211
0316-0018	2017-10-04 15:30:00	16
0316-0018	2017-10-04 15:45:00	69
0316-0018	2017-10-04 16:00:00	0
0316-0018	2017-10-04 16:15:00	31
0316-0018	2017-10-04 16:30:00	105
0316-0018	2017-10-04 16:45:00	36
0316-0018	2017-10-04 17:00:00	7
0316-0018	2017-10-04 17:15:00	55
0316-0018	2017-10-04 17:30:00	335
0316-0018	2017-10-04 17:45:00	82
0316-0018	2017-10-04 18:00:00	0
0316-0018	2017-10-04 18:15:00	0
0316-0018	2017-10-04 18:30:00	0
0316-0018	2017-10-04 18:45:00	80
0316-0018	2017-10-04 19:00:00	832
0316-0018	2017-10-04 19:15:00	380
0316-0018	2017-10-04 19:30:00	291
0316-0018	2017-10-04 19:45:00	0
0316-0018	2017-10-04 20:00:00	128
0316-0018	2017-10-04 20:15:00	8
0316-0018	2017-10-04 20:30:00	19
0316-0018	2017-10-04 20:45:00	32
0316-0018	2017-10-04 21:00:00	77
0316-0018	2017-10-04 21:15:00	31
0316-0018	2017-10-04 21:30:00	132
0316-0018	2017-10-04 21:45:00	400
0316-0018	2017-10-04 22:00:00	400
0316-0018	2017-10-04 22:15:00	342
0316-0018	2017-10-04 22:30:00	298
0316-0018	2017-10-04 22:45:00	12
0316-0018	2017-10-04 23:00:00	0
0316-0018	2017-10-04 23:15:00	0
0316-0018	2017-10-04 23:30:00	4
0316-0018	2017-10-04 23:45:00	8
0316-0018	2017-10-05 00:00:00	21
0316-0018	2017-10-05 00:15:00	0
0316-0018	2017-10-05 00:30:00	7
0316-0018	2017-10-05 00:45:00	157
0316-0018	2017-10-05 01:00:00	0
0316-0018	2017-10-05 01:15:00	0
0316-0018	2017-10-05 01:30:00	0
0316-0018	2017-10-05 01:45:00	0
0316-0018	2017-10-05 02:00:00	0
0316-0018	2017-10-05 02:15:00	0
0316-0018	2017-10-05 02:30:00	0
0316-0018	2017-10-05 02:45:00	0
0316-0018	2017-10-05 03:00:00	0
0316-0018	2017-10-05 03:15:00	0
0316-0018	2017-10-05 03:30:00	0
0316-0018	2017-10-05 03:45:00	137
0316-0018	2017-10-05 04:00:00	486
0316-0018	2017-10-05 04:15:00	818
0316-0018	2017-10-05 04:30:00	1463
0316-0018	2017-10-05 04:45:00	1163
0316-0018	2017-10-05 05:00:00	1495
0316-0018	2017-10-05 05:15:00	1590
0316-0018	2017-10-05 05:30:00	1483
0316-0018	2017-10-05 05:45:00	1579
0316-0018	2017-10-05 06:00:00	1185
0316-0018	2017-10-05 06:15:00	1219
0316-0018	2017-10-05 06:30:00	1013
0316-0018	2017-10-05 06:45:00	629
0316-0018	2017-10-05 07:00:00	199
0316-0018	2017-10-05 07:15:00	536
0316-0018	2017-10-05 07:30:00	447
0316-0018	2017-10-05 07:45:00	436
0316-0018	2017-10-05 08:00:00	12
0316-0018	2017-10-05 08:15:00	80
0316-0018	2017-10-05 08:30:00	215
0316-0018	2017-10-05 08:45:00	7
0316-0018	2017-10-05 09:00:00	0
0316-0018	2017-10-05 09:15:00	0
0316-0018	2017-10-05 09:30:00	0
0316-0018	2017-10-05 09:45:00	0
0316-0018	2017-10-05 10:00:00	0
0316-0018	2017-10-05 10:15:00	0
0316-0018	2017-10-05 10:30:00	0
0316-0018	2017-10-05 10:45:00	0
0316-0018	2017-10-05 11:00:00	0
0316-0018	2017-10-05 11:15:00	55
0316-0018	2017-10-05 11:30:00	37
0316-0018	2017-10-05 11:45:00	36
0316-0018	2017-10-05 12:00:00	358
0316-0018	2017-10-05 12:15:00	343
0316-0018	2017-10-05 12:30:00	21
0316-0018	2017-10-05 12:45:00	201
0316-0018	2017-10-05 13:00:00	161
0316-0018	2017-10-05 13:15:00	749
0316-0018	2017-10-05 13:30:00	13
0316-0018	2017-10-05 13:45:00	0
0316-0018	2017-10-05 14:00:00	0
0316-0018	2017-10-05 14:15:00	55
0316-0018	2017-10-05 14:30:00	108
0316-0018	2017-10-05 14:45:00	174
0316-0018	2017-10-05 15:00:00	85
0316-0018	2017-10-05 15:15:00	0
0316-0018	2017-10-05 15:30:00	18
0316-0018	2017-10-05 15:45:00	26
0316-0018	2017-10-05 16:00:00	43
0316-0018	2017-10-05 16:15:00	22
0316-0018	2017-10-05 16:30:00	45
0316-0018	2017-10-05 16:45:00	22
0316-0018	2017-10-05 17:00:00	734
0316-0018	2017-10-05 17:15:00	448
0316-0018	2017-10-05 17:30:00	99
0316-0018	2017-10-05 17:45:00	282
0316-0018	2017-10-05 18:00:00	691
0316-0018	2017-10-05 18:15:00	53
0316-0018	2017-10-05 18:30:00	366
0316-0018	2017-10-05 18:45:00	391
0316-0018	2017-10-05 19:00:00	596
0316-0018	2017-10-05 19:15:00	69
0316-0018	2017-10-05 19:30:00	45
0316-0018	2017-10-05 19:45:00	233
0316-0018	2017-10-05 20:00:00	329
0316-0018	2017-10-05 20:15:00	39
0316-0018	2017-10-05 20:30:00	352
0316-0018	2017-10-05 20:45:00	303
0316-0018	2017-10-05 21:00:00	342
0316-0018	2017-10-05 21:15:00	371
0316-0018	2017-10-05 21:30:00	42
0316-0018	2017-10-05 21:45:00	218
0316-0018	2017-10-05 22:00:00	0
0316-0018	2017-10-05 22:15:00	0
0316-0018	2017-10-05 22:30:00	5
0316-0018	2017-10-05 22:45:00	28
0316-0018	2017-10-05 23:00:00	0
0316-0018	2017-10-05 23:15:00	0
0316-0018	2017-10-05 23:30:00	0
0316-0018	2017-10-05 23:45:00	0
0316-0018	2017-10-06 00:00:00	17
0316-0018	2017-10-06 00:15:00	0
0316-0018	2017-10-06 00:30:00	85
0316-0018	2017-10-06 00:45:00	599
0316-0018	2017-10-06 01:00:00	18
0316-0018	2017-10-06 01:15:00	108
0316-0018	2017-10-06 01:30:00	136
0316-0018	2017-10-06 01:45:00	44
0316-0018	2017-10-06 02:00:00	0
0316-0018	2017-10-06 02:15:00	289
0316-0018	2017-10-06 02:30:00	393
0316-0018	2017-10-06 02:45:00	35
0316-0018	2017-10-06 03:00:00	0
0316-0018	2017-10-06 03:15:00	0
0316-0018	2017-10-06 03:30:00	0
0316-0018	2017-10-06 03:45:00	0
0316-0018	2017-10-06 04:00:00	0
0316-0018	2017-10-06 04:15:00	0
0316-0018	2017-10-06 04:30:00	0
0316-0018	2017-10-06 04:45:00	0
0316-0018	2017-10-06 05:00:00	91
0316-0018	2017-10-06 05:15:00	559
0316-0018	2017-10-06 05:30:00	340
0316-0018	2017-10-06 05:45:00	350
0316-0018	2017-10-06 06:00:00	100
0316-0018	2017-10-06 06:15:00	253
0316-0018	2017-10-06 06:30:00	311
0316-0018	2017-10-06 06:45:00	153
0316-0018	2017-10-06 07:00:00	0
0316-0018	2017-10-06 07:15:00	267
0316-0018	2017-10-06 07:30:00	202
0316-0018	2017-10-06 07:45:00	855
0316-0018	2017-10-06 08:00:00	405
0316-0018	2017-10-06 08:15:00	376
0316-0018	2017-10-06 08:30:00	261
0316-0018	2017-10-06 08:45:00	17
0316-0018	2017-10-06 09:00:00	235
0316-0018	2017-10-06 09:15:00	416
0316-0018	2017-10-06 09:30:00	196
0316-0018	2017-10-06 09:45:00	25
0316-0018	2017-10-06 10:00:00	11
0316-0018	2017-10-06 10:15:00	6
0316-0018	2017-10-06 10:30:00	9
0316-0018	2017-10-06 10:45:00	279
0316-0018	2017-10-06 11:00:00	489
0316-0018	2017-10-06 11:15:00	7
0316-0018	2017-10-06 11:30:00	46
0316-0018	2017-10-06 11:45:00	295
0316-0018	2017-10-06 12:00:00	167
0316-0018	2017-10-06 12:15:00	346
0316-0018	2017-10-06 12:30:00	472
0316-0018	2017-10-06 12:45:00	264
0316-0018	2017-10-06 13:00:00	491
0316-0018	2017-10-06 13:15:00	563
0316-0018	2017-10-06 13:30:00	412
0316-0018	2017-10-06 13:45:00	487
0316-0018	2017-10-06 14:00:00	225
0316-0018	2017-10-06 14:15:00	4
0316-0018	2017-10-06 14:30:00	20
0316-0018	2017-10-06 14:45:00	0
0316-0018	2017-10-06 15:00:00	403
0316-0018	2017-10-06 15:15:00	37
0316-0018	2017-10-06 15:30:00	186
0316-0018	2017-10-06 15:45:00	220
0316-0018	2017-10-06 16:00:00	7
0316-0018	2017-10-06 16:15:00	47
0316-0018	2017-10-06 16:30:00	222
0316-0018	2017-10-06 16:45:00	15
0316-0018	2017-10-06 17:00:00	86
0316-0018	2017-10-06 17:15:00	19
0316-0018	2017-10-06 17:30:00	575
0316-0018	2017-10-06 17:45:00	68
0316-0018	2017-10-06 18:00:00	196
0316-0018	2017-10-06 18:15:00	134
0316-0018	2017-10-06 18:30:00	764
0316-0018	2017-10-06 18:45:00	992
0316-0018	2017-10-06 19:00:00	788
0316-0018	2017-10-06 19:15:00	877
0316-0018	2017-10-06 19:30:00	190
0316-0018	2017-10-06 19:45:00	142
0316-0018	2017-10-06 20:00:00	21
0316-0018	2017-10-06 20:15:00	9
0316-0018	2017-10-06 20:30:00	32
0316-0018	2017-10-06 20:45:00	657
0316-0018	2017-10-06 21:00:00	705
0316-0018	2017-10-06 21:15:00	6
0316-0018	2017-10-06 21:30:00	0
0316-0018	2017-10-06 21:45:00	61
0316-0018	2017-10-06 22:00:00	22
0316-0018	2017-10-06 22:15:00	69
0316-0018	2017-10-06 22:30:00	0
0316-0018	2017-10-06 22:45:00	375
0316-0018	2017-10-06 23:00:00	6
0316-0018	2017-10-06 23:15:00	0
0316-0018	2017-10-06 23:30:00	0
0316-0018	2017-10-06 23:45:00	0
0316-0018	2017-10-07 00:00:00	0
0316-0018	2017-10-07 00:15:00	0
0316-0018	2017-10-07 00:30:00	0
0316-0018	2017-10-07 00:45:00	0
0316-0018	2017-10-07 01:00:00	0
0316-0018	2017-10-07 01:15:00	8
0316-0018	2017-10-07 01:30:00	0
0316-0018	2017-10-07 01:45:00	0
0316-0018	2017-10-07 02:00:00	0
0316-0018	2017-10-07 02:15:00	0
0316-0018	2017-10-07 02:30:00	0
0316-0018	2017-10-07 02:45:00	0
0316-0018	2017-10-07 03:00:00	0
0316-0018	2017-10-07 03:15:00	0
0316-0018	2017-10-07 03:30:00	0
0316-0018	2017-10-07 03:45:00	0
0316-0018	2017-10-07 04:00:00	0
0316-0018	2017-10-07 04:15:00	0
0316-0018	2017-10-07 04:30:00	0
0316-0018	2017-10-07 04:45:00	0
0316-0018	2017-10-07 05:00:00	0
0316-0018	2017-10-07 05:15:00	0
0316-0018	2017-10-07 05:30:00	0
0316-0018	2017-10-07 05:45:00	0
0316-0018	2017-10-07 06:00:00	0
0316-0018	2017-10-07 06:15:00	0
0316-0018	2017-10-07 06:30:00	0
0316-0018	2017-10-07 06:45:00	0
0316-0018	2017-10-07 07:00:00	0
0316-0018	2017-10-07 07:15:00	0
0316-0018	2017-10-07 07:30:00	0
0316-0018	2017-10-07 07:45:00	0
0316-0018	2017-10-07 08:00:00	7
0316-0018	2017-10-07 08:15:00	0
0316-0018	2017-10-07 08:30:00	0
0316-0018	2017-10-07 08:45:00	0
0316-0018	2017-10-07 09:00:00	0
0316-0018	2017-10-07 09:15:00	6
0316-0018	2017-10-07 09:30:00	0
0316-0018	2017-10-07 09:45:00	232
0316-0018	2017-10-07 10:00:00	501
0316-0018	2017-10-07 10:15:00	280
0316-0018	2017-10-07 10:30:00	0
0316-0018	2017-10-07 10:45:00	18
0316-0018	2017-10-07 11:00:00	0
0316-0018	2017-10-07 11:15:00	0
0316-0018	2017-10-07 11:30:00	18
0316-0018	2017-10-07 11:45:00	132
0316-0018	2017-10-07 12:00:00	269
0316-0018	2017-10-07 12:15:00	560
0316-0018	2017-10-07 12:30:00	0
0316-0018	2017-10-07 12:45:00	194
0316-0018	2017-10-07 13:00:00	417
0316-0018	2017-10-07 13:15:00	627
0316-0018	2017-10-07 13:30:00	271
0316-0018	2017-10-07 13:45:00	692
0316-0018	2017-10-07 14:00:00	13
0316-0018	2017-10-07 14:15:00	0
0316-0018	2017-10-07 14:30:00	0
0316-0018	2017-10-07 14:45:00	34
0316-0018	2017-10-07 15:00:00	523
0316-0018	2017-10-07 15:15:00	612
0316-0018	2017-10-07 15:30:00	117
0316-0018	2017-10-07 15:45:00	304
0316-0018	2017-10-07 16:00:00	375
0316-0018	2017-10-07 16:15:00	1383
0316-0018	2017-10-07 16:30:00	64
0316-0018	2017-10-07 16:45:00	116
0316-0018	2017-10-07 17:00:00	21
0316-0018	2017-10-07 17:15:00	0
0316-0018	2017-10-07 17:30:00	50
0316-0018	2017-10-07 17:45:00	30
0316-0018	2017-10-07 18:00:00	162
0316-0018	2017-10-07 18:15:00	308
0316-0018	2017-10-07 18:30:00	835
0316-0018	2017-10-07 18:45:00	844
0316-0018	2017-10-07 19:00:00	90
0316-0018	2017-10-07 19:15:00	9
0316-0018	2017-10-07 19:30:00	397
0316-0018	2017-10-07 19:45:00	0
0316-0018	2017-10-07 20:00:00	316
0316-0018	2017-10-07 20:15:00	218
0316-0018	2017-10-07 20:30:00	117
0316-0018	2017-10-07 20:45:00	0
0316-0018	2017-10-07 21:00:00	0
0316-0018	2017-10-07 21:15:00	22
0316-0018	2017-10-07 21:30:00	0
0316-0018	2017-10-07 21:45:00	22
0316-0018	2017-10-07 22:00:00	0
0316-0018	2017-10-07 22:15:00	5
0316-0018	2017-10-07 22:30:00	10
0316-0018	2017-10-07 22:45:00	0
0316-0018	2017-10-07 23:00:00	37
0316-0018	2017-10-07 23:15:00	0
0316-0018	2017-10-07 23:30:00	17
0316-0018	2017-10-07 23:45:00	68
0316-0018	2017-10-08 00:00:00	350
0316-0018	2017-10-08 00:15:00	183
0316-0018	2017-10-08 00:30:00	106
0316-0018	2017-10-08 00:45:00	295
0316-0018	2017-10-08 01:00:00	471
0316-0018	2017-10-08 01:15:00	803
0316-0018	2017-10-08 01:30:00	126
0316-0018	2017-10-08 01:45:00	34
0316-0018	2017-10-08 02:00:00	0
0316-0018	2017-10-08 02:15:00	0
0316-0018	2017-10-08 02:30:00	0
0316-0018	2017-10-08 02:45:00	0
0316-0018	2017-10-08 03:00:00	19
0316-0018	2017-10-08 03:15:00	0
0316-0018	2017-10-08 03:30:00	0
0316-0018	2017-10-08 03:45:00	0
0316-0018	2017-10-08 04:00:00	0
0316-0018	2017-10-08 04:15:00	0
0316-0018	2017-10-08 04:30:00	0
0316-0018	2017-10-08 04:45:00	0
0316-0018	2017-10-08 05:00:00	0
0316-0018	2017-10-08 05:15:00	6
0316-0018	2017-10-08 05:30:00	16
0316-0018	2017-10-08 05:45:00	20
0316-0018	2017-10-08 06:00:00	14
0316-0018	2017-10-08 06:15:00	0
0316-0018	2017-10-08 06:30:00	0
0316-0018	2017-10-08 06:45:00	0
0316-0018	2017-10-08 07:00:00	0
0316-0018	2017-10-08 07:15:00	0
0316-0018	2017-10-08 07:30:00	0
0316-0018	2017-10-08 07:45:00	6
0316-0018	2017-10-08 08:00:00	0
0316-0018	2017-10-08 08:15:00	0
0316-0018	2017-10-08 08:30:00	10
0316-0018	2017-10-08 08:45:00	55
0316-0018	2017-10-08 09:00:00	66
0316-0018	2017-10-08 09:15:00	337
0316-0018	2017-10-08 09:30:00	800
0316-0018	2017-10-08 09:45:00	706
0316-0018	2017-10-08 10:00:00	151
0316-0018	2017-10-08 10:15:00	352
0316-0018	2017-10-08 10:30:00	109
0316-0018	2017-10-08 10:45:00	334
0316-0018	2017-10-08 11:00:00	251
0316-0018	2017-10-08 11:15:00	150
0316-0018	2017-10-08 11:30:00	37
0316-0018	2017-10-08 11:45:00	0
0316-0018	2017-10-08 12:00:00	220
0316-0018	2017-10-08 12:15:00	7
0316-0018	2017-10-08 12:30:00	73
0316-0018	2017-10-08 12:45:00	194
0316-0018	2017-10-08 13:00:00	278
0316-0018	2017-10-08 13:15:00	63
0316-0018	2017-10-08 13:30:00	32
0316-0018	2017-10-08 13:45:00	13
0316-0018	2017-10-08 14:00:00	0
0316-0018	2017-10-08 14:15:00	7
0316-0018	2017-10-08 14:30:00	674
0316-0018	2017-10-08 14:45:00	431
0316-0018	2017-10-08 15:00:00	189
0316-0018	2017-10-08 15:15:00	0
0316-0018	2017-10-08 15:30:00	4
0316-0018	2017-10-08 15:45:00	4
0316-0018	2017-10-08 16:00:00	7
0316-0018	2017-10-08 16:15:00	266
0316-0018	2017-10-08 16:30:00	227
0316-0018	2017-10-08 16:45:00	129
0316-0018	2017-10-08 17:00:00	556
0316-0018	2017-10-08 17:15:00	284
0316-0018	2017-10-08 17:30:00	64
0316-0018	2017-10-08 17:45:00	12
0316-0018	2017-10-08 18:00:00	127
0316-0018	2017-10-08 18:15:00	300
0316-0018	2017-10-08 18:30:00	959
0316-0018	2017-10-08 18:45:00	404
0316-0018	2017-10-08 19:00:00	28
0316-0018	2017-10-08 19:15:00	144
0316-0018	2017-10-08 19:30:00	128
0316-0018	2017-10-08 19:45:00	185
0316-0018	2017-10-08 20:00:00	203
0316-0018	2017-10-08 20:15:00	66
0316-0018	2017-10-08 20:30:00	201
0316-0018	2017-10-08 20:45:00	574
0316-0018	2017-10-08 21:00:00	19
0316-0018	2017-10-08 21:15:00	51
0316-0018	2017-10-08 21:30:00	9
0316-0018	2017-10-08 21:45:00	188
0316-0018	2017-10-08 22:00:00	0
0316-0018	2017-10-08 22:15:00	0
0316-0018	2017-10-08 22:30:00	0
0316-0018	2017-10-08 22:45:00	0
0316-0018	2017-10-08 23:00:00	6
0316-0018	2017-10-08 23:15:00	4
0316-0018	2017-10-08 23:30:00	0
0316-0018	2017-10-08 23:45:00	38
