## Supplementary Data 2 for "Digital phenotyping by consumer wearables identifies sleep-associated markers of cardiovascular disease risk and biological aging": ActivityTable_0316-0023-NHC.tsv

0316-0023	2017-10-02 00:00:00	0
0316-0023	2017-10-02 00:15:00	0
0316-0023	2017-10-02 00:30:00	0
0316-0023	2017-10-02 00:45:00	0
0316-0023	2017-10-02 01:00:00	0
0316-0023	2017-10-02 01:15:00	0
0316-0023	2017-10-02 01:30:00	0
0316-0023	2017-10-02 01:45:00	0
0316-0023	2017-10-02 02:00:00	0
0316-0023	2017-10-02 02:15:00	0
0316-0023	2017-10-02 02:30:00	0
0316-0023	2017-10-02 02:45:00	0
0316-0023	2017-10-02 03:00:00	0
0316-0023	2017-10-02 03:15:00	0
0316-0023	2017-10-02 03:30:00	0
0316-0023	2017-10-02 03:45:00	0
0316-0023	2017-10-02 04:00:00	0
0316-0023	2017-10-02 04:15:00	0
0316-0023	2017-10-02 04:30:00	0
0316-0023	2017-10-02 04:45:00	0
0316-0023	2017-10-02 05:00:00	0
0316-0023	2017-10-02 05:15:00	0
0316-0023	2017-10-02 05:30:00	0
0316-0023	2017-10-02 05:45:00	0
0316-0023	2017-10-02 06:00:00	0
0316-0023	2017-10-02 06:15:00	0
0316-0023	2017-10-02 06:30:00	0
0316-0023	2017-10-02 06:45:00	0
0316-0023	2017-10-02 07:00:00	0
0316-0023	2017-10-02 07:15:00	0
0316-0023	2017-10-02 07:30:00	0
0316-0023	2017-10-02 07:45:00	0
0316-0023	2017-10-02 08:00:00	0
0316-0023	2017-10-02 08:15:00	0
0316-0023	2017-10-02 08:30:00	0
0316-0023	2017-10-02 08:45:00	0
0316-0023	2017-10-02 09:00:00	0
0316-0023	2017-10-02 09:15:00	0
0316-0023	2017-10-02 09:30:00	0
0316-0023	2017-10-02 09:45:00	0
0316-0023	2017-10-02 10:00:00	0
0316-0023	2017-10-02 10:15:00	0
0316-0023	2017-10-02 10:30:00	0
0316-0023	2017-10-02 10:45:00	0
0316-0023	2017-10-02 11:00:00	0
0316-0023	2017-10-02 11:15:00	0
0316-0023	2017-10-02 11:30:00	0
0316-0023	2017-10-02 11:45:00	0
0316-0023	2017-10-02 12:00:00	72
0316-0023	2017-10-02 12:15:00	35
0316-0023	2017-10-02 12:30:00	0
0316-0023	2017-10-02 12:45:00	0
0316-0023	2017-10-02 13:00:00	0
0316-0023	2017-10-02 13:15:00	0
0316-0023	2017-10-02 13:30:00	0
0316-0023	2017-10-02 13:45:00	0
0316-0023	2017-10-02 14:00:00	0
0316-0023	2017-10-02 14:15:00	0
0316-0023	2017-10-02 14:30:00	0
0316-0023	2017-10-02 14:45:00	0
0316-0023	2017-10-02 15:00:00	0
0316-0023	2017-10-02 15:15:00	0
0316-0023	2017-10-02 15:30:00	0
0316-0023	2017-10-02 15:45:00	0
0316-0023	2017-10-02 16:00:00	0
0316-0023	2017-10-02 16:15:00	0
0316-0023	2017-10-02 16:30:00	0
0316-0023	2017-10-02 16:45:00	0
0316-0023	2017-10-02 17:00:00	0
0316-0023	2017-10-02 17:15:00	0
0316-0023	2017-10-02 17:30:00	0
0316-0023	2017-10-02 17:45:00	0
0316-0023	2017-10-02 18:00:00	0
0316-0023	2017-10-02 18:15:00	0
0316-0023	2017-10-02 18:30:00	0
0316-0023	2017-10-02 18:45:00	0
0316-0023	2017-10-02 19:00:00	0
0316-0023	2017-10-02 19:15:00	0
0316-0023	2017-10-02 19:30:00	0
0316-0023	2017-10-02 19:45:00	0
0316-0023	2017-10-02 20:00:00	0
0316-0023	2017-10-02 20:15:00	0
0316-0023	2017-10-02 20:30:00	0
0316-0023	2017-10-02 20:45:00	0
0316-0023	2017-10-02 21:00:00	0
0316-0023	2017-10-02 21:15:00	0
0316-0023	2017-10-02 21:30:00	0
0316-0023	2017-10-02 21:45:00	0
0316-0023	2017-10-02 22:00:00	0
0316-0023	2017-10-02 22:15:00	0
0316-0023	2017-10-02 22:30:00	0
0316-0023	2017-10-02 22:45:00	0
0316-0023	2017-10-02 23:00:00	0
0316-0023	2017-10-02 23:15:00	0
0316-0023	2017-10-02 23:30:00	0
0316-0023	2017-10-02 23:45:00	0
0316-0023	2017-10-03 00:00:00	0
0316-0023	2017-10-03 00:15:00	0
0316-0023	2017-10-03 00:30:00	0
0316-0023	2017-10-03 00:45:00	0
0316-0023	2017-10-03 01:00:00	0
0316-0023	2017-10-03 01:15:00	0
0316-0023	2017-10-03 01:30:00	0
0316-0023	2017-10-03 01:45:00	0
0316-0023	2017-10-03 02:00:00	0
0316-0023	2017-10-03 02:15:00	0
0316-0023	2017-10-03 02:30:00	0
0316-0023	2017-10-03 02:45:00	0
0316-0023	2017-10-03 03:00:00	0
0316-0023	2017-10-03 03:15:00	0
0316-0023	2017-10-03 03:30:00	0
0316-0023	2017-10-03 03:45:00	0
0316-0023	2017-10-03 04:00:00	0
0316-0023	2017-10-03 04:15:00	0
0316-0023	2017-10-03 04:30:00	0
0316-0023	2017-10-03 04:45:00	0
0316-0023	2017-10-03 05:00:00	0
0316-0023	2017-10-03 05:15:00	0
0316-0023	2017-10-03 05:30:00	0
0316-0023	2017-10-03 05:45:00	0
0316-0023	2017-10-03 06:00:00	0
0316-0023	2017-10-03 06:15:00	0
0316-0023	2017-10-03 06:30:00	181
0316-0023	2017-10-03 06:45:00	484
0316-0023	2017-10-03 07:00:00	475
0316-0023	2017-10-03 07:15:00	631
0316-0023	2017-10-03 07:30:00	276
0316-0023	2017-10-03 07:45:00	210
0316-0023	2017-10-03 08:00:00	394
0316-0023	2017-10-03 08:15:00	32
0316-0023	2017-10-03 08:30:00	0
0316-0023	2017-10-03 08:45:00	9
0316-0023	2017-10-03 09:00:00	0
0316-0023	2017-10-03 09:15:00	223
0316-0023	2017-10-03 09:30:00	228
0316-0023	2017-10-03 09:45:00	0
0316-0023	2017-10-03 10:00:00	0
0316-0023	2017-10-03 10:15:00	12
0316-0023	2017-10-03 10:30:00	292
0316-0023	2017-10-03 10:45:00	4
0316-0023	2017-10-03 11:00:00	22
0316-0023	2017-10-03 11:15:00	176
0316-0023	2017-10-03 11:30:00	123
0316-0023	2017-10-03 11:45:00	398
0316-0023	2017-10-03 12:00:00	102
0316-0023	2017-10-03 12:15:00	0
0316-0023	2017-10-03 12:30:00	161
0316-0023	2017-10-03 12:45:00	381
0316-0023	2017-10-03 13:00:00	271
0316-0023	2017-10-03 13:15:00	182
0316-0023	2017-10-03 13:30:00	142
0316-0023	2017-10-03 13:45:00	74
0316-0023	2017-10-03 14:00:00	506
0316-0023	2017-10-03 14:15:00	211
0316-0023	2017-10-03 14:30:00	1325
0316-0023	2017-10-03 14:45:00	372
0316-0023	2017-10-03 15:00:00	11
0316-0023	2017-10-03 15:15:00	4
0316-0023	2017-10-03 15:30:00	526
0316-0023	2017-10-03 15:45:00	1226
0316-0023	2017-10-03 16:00:00	226
0316-0023	2017-10-03 16:15:00	0
0316-0023	2017-10-03 16:30:00	0
0316-0023	2017-10-03 16:45:00	0
0316-0023	2017-10-03 17:00:00	0
0316-0023	2017-10-03 17:15:00	0
0316-0023	2017-10-03 17:30:00	0
0316-0023	2017-10-03 17:45:00	0
0316-0023	2017-10-03 18:00:00	0
0316-0023	2017-10-03 18:15:00	0
0316-0023	2017-10-03 18:30:00	287
0316-0023	2017-10-03 18:45:00	505
0316-0023	2017-10-03 19:00:00	641
0316-0023	2017-10-03 19:15:00	0
0316-0023	2017-10-03 19:30:00	0
0316-0023	2017-10-03 19:45:00	0
0316-0023	2017-10-03 20:00:00	833
0316-0023	2017-10-03 20:15:00	361
0316-0023	2017-10-03 20:30:00	0
0316-0023	2017-10-03 20:45:00	43
0316-0023	2017-10-03 21:00:00	517
0316-0023	2017-10-03 21:15:00	348
0316-0023	2017-10-03 21:30:00	217
0316-0023	2017-10-03 21:45:00	13
0316-0023	2017-10-03 22:00:00	322
0316-0023	2017-10-03 22:15:00	153
0316-0023	2017-10-03 22:30:00	105
0316-0023	2017-10-03 22:45:00	30
0316-0023	2017-10-03 23:00:00	0
0316-0023	2017-10-03 23:15:00	0
0316-0023	2017-10-03 23:30:00	0
0316-0023	2017-10-03 23:45:00	0
0316-0023	2017-10-04 00:00:00	63
0316-0023	2017-10-04 00:15:00	0
0316-0023	2017-10-04 00:30:00	0
0316-0023	2017-10-04 00:45:00	0
0316-0023	2017-10-04 01:00:00	22
0316-0023	2017-10-04 01:15:00	120
0316-0023	2017-10-04 01:30:00	0
0316-0023	2017-10-04 01:45:00	11
0316-0023	2017-10-04 02:00:00	7
0316-0023	2017-10-04 02:15:00	0
0316-0023	2017-10-04 02:30:00	0
0316-0023	2017-10-04 02:45:00	0
0316-0023	2017-10-04 03:00:00	0
0316-0023	2017-10-04 03:15:00	0
0316-0023	2017-10-04 03:30:00	0
0316-0023	2017-10-04 03:45:00	0
0316-0023	2017-10-04 04:00:00	7
0316-0023	2017-10-04 04:15:00	0
0316-0023	2017-10-04 04:30:00	0
0316-0023	2017-10-04 04:45:00	0
0316-0023	2017-10-04 05:00:00	0
0316-0023	2017-10-04 05:15:00	0
0316-0023	2017-10-04 05:30:00	0
0316-0023	2017-10-04 05:45:00	22
0316-0023	2017-10-04 06:00:00	0
0316-0023	2017-10-04 06:15:00	0
0316-0023	2017-10-04 06:30:00	0
0316-0023	2017-10-04 06:45:00	0
0316-0023	2017-10-04 07:00:00	0
0316-0023	2017-10-04 07:15:00	0
0316-0023	2017-10-04 07:30:00	0
0316-0023	2017-10-04 07:45:00	0
0316-0023	2017-10-04 08:00:00	0
0316-0023	2017-10-04 08:15:00	0
0316-0023	2017-10-04 08:30:00	0
0316-0023	2017-10-04 08:45:00	13
0316-0023	2017-10-04 09:00:00	0
0316-0023	2017-10-04 09:15:00	0
0316-0023	2017-10-04 09:30:00	0
0316-0023	2017-10-04 09:45:00	0
0316-0023	2017-10-04 10:00:00	0
0316-0023	2017-10-04 10:15:00	11
0316-0023	2017-10-04 10:30:00	0
0316-0023	2017-10-04 10:45:00	8
0316-0023	2017-10-04 11:00:00	0
0316-0023	2017-10-04 11:15:00	0
0316-0023	2017-10-04 11:30:00	8
0316-0023	2017-10-04 11:45:00	14
0316-0023	2017-10-04 12:00:00	18
0316-0023	2017-10-04 12:15:00	0
0316-0023	2017-10-04 12:30:00	67
0316-0023	2017-10-04 12:45:00	346
0316-0023	2017-10-04 13:00:00	172
0316-0023	2017-10-04 13:15:00	662
0316-0023	2017-10-04 13:30:00	1290
0316-0023	2017-10-04 13:45:00	686
0316-0023	2017-10-04 14:00:00	67
0316-0023	2017-10-04 14:15:00	232
0316-0023	2017-10-04 14:30:00	73
0316-0023	2017-10-04 14:45:00	331
0316-0023	2017-10-04 15:00:00	27
0316-0023	2017-10-04 15:15:00	0
0316-0023	2017-10-04 15:30:00	402
0316-0023	2017-10-04 15:45:00	125
0316-0023	2017-10-04 16:00:00	59
0316-0023	2017-10-04 16:15:00	17
0316-0023	2017-10-04 16:30:00	78
0316-0023	2017-10-04 16:45:00	165
0316-0023	2017-10-04 17:00:00	18
0316-0023	2017-10-04 17:15:00	834
0316-0023	2017-10-04 17:30:00	85
0316-0023	2017-10-04 17:45:00	120
0316-0023	2017-10-04 18:00:00	445
0316-0023	2017-10-04 18:15:00	267
0316-0023	2017-10-04 18:30:00	478
0316-0023	2017-10-04 18:45:00	617
0316-0023	2017-10-04 19:00:00	224
0316-0023	2017-10-04 19:15:00	86
0316-0023	2017-10-04 19:30:00	242
0316-0023	2017-10-04 19:45:00	241
0316-0023	2017-10-04 20:00:00	133
0316-0023	2017-10-04 20:15:00	118
0316-0023	2017-10-04 20:30:00	15
0316-0023	2017-10-04 20:45:00	0
0316-0023	2017-10-04 21:00:00	119
0316-0023	2017-10-04 21:15:00	51
0316-0023	2017-10-04 21:30:00	309
0316-0023	2017-10-04 21:45:00	511
0316-0023	2017-10-04 22:00:00	0
0316-0023	2017-10-04 22:15:00	0
0316-0023	2017-10-04 22:30:00	51
0316-0023	2017-10-04 22:45:00	459
0316-0023	2017-10-04 23:00:00	13
0316-0023	2017-10-04 23:15:00	0
0316-0023	2017-10-04 23:30:00	69
0316-0023	2017-10-04 23:45:00	107
0316-0023	2017-10-05 00:00:00	0
0316-0023	2017-10-05 00:15:00	0
0316-0023	2017-10-05 00:30:00	0
0316-0023	2017-10-05 00:45:00	0
0316-0023	2017-10-05 01:00:00	16
0316-0023	2017-10-05 01:15:00	53
0316-0023	2017-10-05 01:30:00	0
0316-0023	2017-10-05 01:45:00	18
0316-0023	2017-10-05 02:00:00	12
0316-0023	2017-10-05 02:15:00	18
0316-0023	2017-10-05 02:30:00	10
0316-0023	2017-10-05 02:45:00	0
0316-0023	2017-10-05 03:00:00	0
0316-0023	2017-10-05 03:15:00	0
0316-0023	2017-10-05 03:30:00	0
0316-0023	2017-10-05 03:45:00	0
0316-0023	2017-10-05 04:00:00	0
0316-0023	2017-10-05 04:15:00	0
0316-0023	2017-10-05 04:30:00	0
0316-0023	2017-10-05 04:45:00	0
0316-0023	2017-10-05 05:00:00	0
0316-0023	2017-10-05 05:15:00	0
0316-0023	2017-10-05 05:30:00	5
0316-0023	2017-10-05 05:45:00	0
0316-0023	2017-10-05 06:00:00	0
0316-0023	2017-10-05 06:15:00	0
0316-0023	2017-10-05 06:30:00	0
0316-0023	2017-10-05 06:45:00	0
0316-0023	2017-10-05 07:00:00	0
0316-0023	2017-10-05 07:15:00	0
0316-0023	2017-10-05 07:30:00	0
0316-0023	2017-10-05 07:45:00	0
0316-0023	2017-10-05 08:00:00	5
0316-0023	2017-10-05 08:15:00	0
0316-0023	2017-10-05 08:30:00	0
0316-0023	2017-10-05 08:45:00	8
0316-0023	2017-10-05 09:00:00	10
0316-0023	2017-10-05 09:15:00	0
0316-0023	2017-10-05 09:30:00	0
0316-0023	2017-10-05 09:45:00	0
0316-0023	2017-10-05 10:00:00	4
0316-0023	2017-10-05 10:15:00	0
0316-0023	2017-10-05 10:30:00	172
0316-0023	2017-10-05 10:45:00	0
0316-0023	2017-10-05 11:00:00	0
0316-0023	2017-10-05 11:15:00	0
0316-0023	2017-10-05 11:30:00	0
0316-0023	2017-10-05 11:45:00	0
0316-0023	2017-10-05 12:00:00	0
0316-0023	2017-10-05 12:15:00	0
0316-0023	2017-10-05 12:30:00	0
0316-0023	2017-10-05 12:45:00	0
0316-0023	2017-10-05 13:00:00	0
0316-0023	2017-10-05 13:15:00	44
0316-0023	2017-10-05 13:30:00	600
0316-0023	2017-10-05 13:45:00	553
0316-0023	2017-10-05 14:00:00	0
0316-0023	2017-10-05 14:15:00	0
0316-0023	2017-10-05 14:30:00	0
0316-0023	2017-10-05 14:45:00	313
0316-0023	2017-10-05 15:00:00	0
0316-0023	2017-10-05 15:15:00	0
0316-0023	2017-10-05 15:30:00	1084
0316-0023	2017-10-05 15:45:00	497
0316-0023	2017-10-05 16:00:00	0
0316-0023	2017-10-05 16:15:00	815
0316-0023	2017-10-05 16:30:00	149
0316-0023	2017-10-05 16:45:00	803
0316-0023	2017-10-05 17:00:00	307
0316-0023	2017-10-05 17:15:00	0
0316-0023	2017-10-05 17:30:00	41
0316-0023	2017-10-05 17:45:00	337
0316-0023	2017-10-05 18:00:00	483
0316-0023	2017-10-05 18:15:00	0
0316-0023	2017-10-05 18:30:00	9
0316-0023	2017-10-05 18:45:00	549
0316-0023	2017-10-05 19:00:00	86
0316-0023	2017-10-05 19:15:00	0
0316-0023	2017-10-05 19:30:00	10
0316-0023	2017-10-05 19:45:00	9
0316-0023	2017-10-05 20:00:00	7
0316-0023	2017-10-05 20:15:00	71
0316-0023	2017-10-05 20:30:00	8
0316-0023	2017-10-05 20:45:00	11
0316-0023	2017-10-05 21:00:00	0
0316-0023	2017-10-05 21:15:00	0
0316-0023	2017-10-05 21:30:00	155
0316-0023	2017-10-05 21:45:00	28
0316-0023	2017-10-05 22:00:00	7
0316-0023	2017-10-05 22:15:00	120
0316-0023	2017-10-05 22:30:00	60
0316-0023	2017-10-05 22:45:00	98
0316-0023	2017-10-05 23:00:00	544
0316-0023	2017-10-05 23:15:00	31
0316-0023	2017-10-05 23:30:00	31
0316-0023	2017-10-05 23:45:00	195
0316-0023	2017-10-06 00:00:00	0
0316-0023	2017-10-06 00:15:00	76
0316-0023	2017-10-06 00:30:00	24
0316-0023	2017-10-06 00:45:00	0
0316-0023	2017-10-06 01:00:00	0
0316-0023	2017-10-06 01:15:00	0
0316-0023	2017-10-06 01:30:00	0
0316-0023	2017-10-06 01:45:00	0
0316-0023	2017-10-06 02:00:00	14
0316-0023	2017-10-06 02:15:00	0
0316-0023	2017-10-06 02:30:00	0
0316-0023	2017-10-06 02:45:00	0
0316-0023	2017-10-06 03:00:00	0
0316-0023	2017-10-06 03:15:00	0
0316-0023	2017-10-06 03:30:00	0
0316-0023	2017-10-06 03:45:00	0
0316-0023	2017-10-06 04:00:00	0
0316-0023	2017-10-06 04:15:00	0
0316-0023	2017-10-06 04:30:00	0
0316-0023	2017-10-06 04:45:00	0
0316-0023	2017-10-06 05:00:00	0
0316-0023	2017-10-06 05:15:00	0
0316-0023	2017-10-06 05:30:00	0
0316-0023	2017-10-06 05:45:00	0
0316-0023	2017-10-06 06:00:00	0
0316-0023	2017-10-06 06:15:00	0
0316-0023	2017-10-06 06:30:00	0
0316-0023	2017-10-06 06:45:00	9
0316-0023	2017-10-06 07:00:00	113
0316-0023	2017-10-06 07:15:00	8
0316-0023	2017-10-06 07:30:00	372
0316-0023	2017-10-06 07:45:00	197
0316-0023	2017-10-06 08:00:00	14
0316-0023	2017-10-06 08:15:00	354
0316-0023	2017-10-06 08:30:00	123
0316-0023	2017-10-06 08:45:00	33
0316-0023	2017-10-06 09:00:00	0
0316-0023	2017-10-06 09:15:00	0
0316-0023	2017-10-06 09:30:00	10
0316-0023	2017-10-06 09:45:00	0
0316-0023	2017-10-06 10:00:00	6
0316-0023	2017-10-06 10:15:00	0
0316-0023	2017-10-06 10:30:00	0
0316-0023	2017-10-06 10:45:00	7
0316-0023	2017-10-06 11:00:00	139
0316-0023	2017-10-06 11:15:00	91
0316-0023	2017-10-06 11:30:00	0
0316-0023	2017-10-06 11:45:00	0
0316-0023	2017-10-06 12:00:00	0
0316-0023	2017-10-06 12:15:00	8
0316-0023	2017-10-06 12:30:00	8
0316-0023	2017-10-06 12:45:00	147
0316-0023	2017-10-06 13:00:00	278
0316-0023	2017-10-06 13:15:00	384
0316-0023	2017-10-06 13:30:00	511
0316-0023	2017-10-06 13:45:00	387
0316-0023	2017-10-06 14:00:00	7
0316-0023	2017-10-06 14:15:00	53
0316-0023	2017-10-06 14:30:00	0
0316-0023	2017-10-06 14:45:00	0
0316-0023	2017-10-06 15:00:00	73
0316-0023	2017-10-06 15:15:00	54
0316-0023	2017-10-06 15:30:00	6
0316-0023	2017-10-06 15:45:00	8
0316-0023	2017-10-06 16:00:00	0
0316-0023	2017-10-06 16:15:00	29
0316-0023	2017-10-06 16:30:00	0
0316-0023	2017-10-06 16:45:00	0
0316-0023	2017-10-06 17:00:00	0
0316-0023	2017-10-06 17:15:00	0
0316-0023	2017-10-06 17:30:00	53
0316-0023	2017-10-06 17:45:00	78
0316-0023	2017-10-06 18:00:00	42
0316-0023	2017-10-06 18:15:00	264
0316-0023	2017-10-06 18:30:00	413
0316-0023	2017-10-06 18:45:00	573
0316-0023	2017-10-06 19:00:00	605
0316-0023	2017-10-06 19:15:00	30
0316-0023	2017-10-06 19:30:00	249
0316-0023	2017-10-06 19:45:00	400
0316-0023	2017-10-06 20:00:00	30
0316-0023	2017-10-06 20:15:00	522
0316-0023	2017-10-06 20:30:00	154
0316-0023	2017-10-06 20:45:00	663
0316-0023	2017-10-06 21:00:00	79
0316-0023	2017-10-06 21:15:00	0
0316-0023	2017-10-06 21:30:00	31
0316-0023	2017-10-06 21:45:00	50
0316-0023	2017-10-06 22:00:00	19
0316-0023	2017-10-06 22:15:00	24
0316-0023	2017-10-06 22:30:00	563
0316-0023	2017-10-06 22:45:00	411
0316-0023	2017-10-06 23:00:00	417
0316-0023	2017-10-06 23:15:00	280
0316-0023	2017-10-06 23:30:00	0
0316-0023	2017-10-06 23:45:00	543
0316-0023	2017-10-07 00:00:00	291
0316-0023	2017-10-07 00:15:00	0
0316-0023	2017-10-07 00:30:00	0
0316-0023	2017-10-07 00:45:00	0
0316-0023	2017-10-07 01:00:00	0
0316-0023	2017-10-07 01:15:00	13
0316-0023	2017-10-07 01:30:00	0
0316-0023	2017-10-07 01:45:00	0
0316-0023	2017-10-07 02:00:00	0
0316-0023	2017-10-07 02:15:00	0
0316-0023	2017-10-07 02:30:00	0
0316-0023	2017-10-07 02:45:00	0
0316-0023	2017-10-07 03:00:00	10
0316-0023	2017-10-07 03:15:00	0
0316-0023	2017-10-07 03:30:00	0
0316-0023	2017-10-07 03:45:00	0
0316-0023	2017-10-07 04:00:00	0
0316-0023	2017-10-07 04:15:00	5
0316-0023	2017-10-07 04:30:00	4
0316-0023	2017-10-07 04:45:00	0
0316-0023	2017-10-07 05:00:00	0
0316-0023	2017-10-07 05:15:00	9
0316-0023	2017-10-07 05:30:00	18
0316-0023	2017-10-07 05:45:00	0
0316-0023	2017-10-07 06:00:00	0
0316-0023	2017-10-07 06:15:00	0
0316-0023	2017-10-07 06:30:00	8
0316-0023	2017-10-07 06:45:00	0
0316-0023	2017-10-07 07:00:00	0
0316-0023	2017-10-07 07:15:00	0
0316-0023	2017-10-07 07:30:00	0
0316-0023	2017-10-07 07:45:00	0
0316-0023	2017-10-07 08:00:00	0
0316-0023	2017-10-07 08:15:00	0
0316-0023	2017-10-07 08:30:00	14
0316-0023	2017-10-07 08:45:00	0
0316-0023	2017-10-07 09:00:00	0
0316-0023	2017-10-07 09:15:00	0
0316-0023	2017-10-07 09:30:00	0
0316-0023	2017-10-07 09:45:00	0
0316-0023	2017-10-07 10:00:00	0
0316-0023	2017-10-07 10:15:00	0
0316-0023	2017-10-07 10:30:00	0
0316-0023	2017-10-07 10:45:00	0
0316-0023	2017-10-07 11:00:00	18
0316-0023	2017-10-07 11:15:00	0
0316-0023	2017-10-07 11:30:00	0
0316-0023	2017-10-07 11:45:00	0
0316-0023	2017-10-07 12:00:00	60
0316-0023	2017-10-07 12:15:00	9
0316-0023	2017-10-07 12:30:00	0
0316-0023	2017-10-07 12:45:00	0
0316-0023	2017-10-07 13:00:00	0
0316-0023	2017-10-07 13:15:00	0
0316-0023	2017-10-07 13:30:00	0
0316-0023	2017-10-07 13:45:00	0
0316-0023	2017-10-07 14:00:00	0
0316-0023	2017-10-07 14:15:00	0
0316-0023	2017-10-07 14:30:00	0
0316-0023	2017-10-07 14:45:00	0
0316-0023	2017-10-07 15:00:00	0
0316-0023	2017-10-07 15:15:00	0
0316-0023	2017-10-07 15:30:00	0
0316-0023	2017-10-07 15:45:00	0
0316-0023	2017-10-07 16:00:00	0
0316-0023	2017-10-07 16:15:00	0
0316-0023	2017-10-07 16:30:00	0
0316-0023	2017-10-07 16:45:00	0
0316-0023	2017-10-07 17:00:00	0
0316-0023	2017-10-07 17:15:00	0
0316-0023	2017-10-07 17:30:00	0
0316-0023	2017-10-07 17:45:00	0
0316-0023	2017-10-07 18:00:00	0
0316-0023	2017-10-07 18:15:00	0
0316-0023	2017-10-07 18:30:00	0
0316-0023	2017-10-07 18:45:00	0
0316-0023	2017-10-07 19:00:00	0
0316-0023	2017-10-07 19:15:00	0
0316-0023	2017-10-07 19:30:00	0
0316-0023	2017-10-07 19:45:00	0
0316-0023	2017-10-07 20:00:00	0
0316-0023	2017-10-07 20:15:00	0
0316-0023	2017-10-07 20:30:00	0
0316-0023	2017-10-07 20:45:00	0
0316-0023	2017-10-07 21:00:00	0
0316-0023	2017-10-07 21:15:00	0
0316-0023	2017-10-07 21:30:00	0
0316-0023	2017-10-07 21:45:00	0
0316-0023	2017-10-07 22:00:00	0
0316-0023	2017-10-07 22:15:00	0
0316-0023	2017-10-07 22:30:00	0
0316-0023	2017-10-07 22:45:00	0
0316-0023	2017-10-07 23:00:00	0
0316-0023	2017-10-07 23:15:00	0
0316-0023	2017-10-07 23:30:00	0
0316-0023	2017-10-07 23:45:00	0
