## Supplementary Data 2 for "Digital phenotyping by consumer wearables identifies sleep-associated markers of cardiovascular disease risk and biological aging": ActivityTable_0316-0033-NHC.tsv

0316-0033	2017-09-07 00:00:00	0
0316-0033	2017-09-07 00:15:00	0
0316-0033	2017-09-07 00:30:00	0
0316-0033	2017-09-07 00:45:00	0
0316-0033	2017-09-07 01:00:00	0
0316-0033	2017-09-07 01:15:00	0
0316-0033	2017-09-07 01:30:00	0
0316-0033	2017-09-07 01:45:00	0
0316-0033	2017-09-07 02:00:00	0
0316-0033	2017-09-07 02:15:00	0
0316-0033	2017-09-07 02:30:00	0
0316-0033	2017-09-07 02:45:00	0
0316-0033	2017-09-07 03:00:00	0
0316-0033	2017-09-07 03:15:00	0
0316-0033	2017-09-07 03:30:00	0
0316-0033	2017-09-07 03:45:00	0
0316-0033	2017-09-07 04:00:00	0
0316-0033	2017-09-07 04:15:00	0
0316-0033	2017-09-07 04:30:00	0
0316-0033	2017-09-07 04:45:00	0
0316-0033	2017-09-07 05:00:00	0
0316-0033	2017-09-07 05:15:00	0
0316-0033	2017-09-07 05:30:00	0
0316-0033	2017-09-07 05:45:00	0
0316-0033	2017-09-07 06:00:00	0
0316-0033	2017-09-07 06:15:00	0
0316-0033	2017-09-07 06:30:00	0
0316-0033	2017-09-07 06:45:00	0
0316-0033	2017-09-07 07:00:00	0
0316-0033	2017-09-07 07:15:00	0
0316-0033	2017-09-07 07:30:00	0
0316-0033	2017-09-07 07:45:00	0
0316-0033	2017-09-07 08:00:00	0
0316-0033	2017-09-07 08:15:00	0
0316-0033	2017-09-07 08:30:00	0
0316-0033	2017-09-07 08:45:00	0
0316-0033	2017-09-07 09:00:00	0
0316-0033	2017-09-07 09:15:00	0
0316-0033	2017-09-07 09:30:00	0
0316-0033	2017-09-07 09:45:00	0
0316-0033	2017-09-07 10:00:00	0
0316-0033	2017-09-07 10:15:00	0
0316-0033	2017-09-07 10:30:00	0
0316-0033	2017-09-07 10:45:00	0
0316-0033	2017-09-07 11:00:00	9
0316-0033	2017-09-07 11:15:00	0
0316-0033	2017-09-07 11:30:00	76
0316-0033	2017-09-07 11:45:00	20
0316-0033	2017-09-07 12:00:00	0
0316-0033	2017-09-07 12:15:00	9
0316-0033	2017-09-07 12:30:00	27
0316-0033	2017-09-07 12:45:00	187
0316-0033	2017-09-07 13:00:00	32
0316-0033	2017-09-07 13:15:00	491
0316-0033	2017-09-07 13:30:00	218
0316-0033	2017-09-07 13:45:00	518
0316-0033	2017-09-07 14:00:00	70
0316-0033	2017-09-07 14:15:00	0
0316-0033	2017-09-07 14:30:00	0
0316-0033	2017-09-07 14:45:00	0
0316-0033	2017-09-07 15:00:00	319
0316-0033	2017-09-07 15:15:00	227
0316-0033	2017-09-07 15:30:00	180
0316-0033	2017-09-07 15:45:00	0
0316-0033	2017-09-07 16:00:00	119
0316-0033	2017-09-07 16:15:00	0
0316-0033	2017-09-07 16:30:00	0
0316-0033	2017-09-07 16:45:00	10
0316-0033	2017-09-07 17:00:00	0
0316-0033	2017-09-07 17:15:00	0
0316-0033	2017-09-07 17:30:00	9
0316-0033	2017-09-07 17:45:00	7
0316-0033	2017-09-07 18:00:00	131
0316-0033	2017-09-07 18:15:00	0
0316-0033	2017-09-07 18:30:00	211
0316-0033	2017-09-07 18:45:00	133
0316-0033	2017-09-07 19:00:00	167
0316-0033	2017-09-07 19:15:00	116
0316-0033	2017-09-07 19:30:00	163
0316-0033	2017-09-07 19:45:00	114
0316-0033	2017-09-07 20:00:00	14
0316-0033	2017-09-07 20:15:00	53
0316-0033	2017-09-07 20:30:00	59
0316-0033	2017-09-07 20:45:00	23
0316-0033	2017-09-07 21:00:00	131
0316-0033	2017-09-07 21:15:00	41
0316-0033	2017-09-07 21:30:00	185
0316-0033	2017-09-07 21:45:00	0
0316-0033	2017-09-07 22:00:00	10
0316-0033	2017-09-07 22:15:00	0
0316-0033	2017-09-07 22:30:00	0
0316-0033	2017-09-07 22:45:00	20
0316-0033	2017-09-07 23:00:00	0
0316-0033	2017-09-07 23:15:00	0
0316-0033	2017-09-07 23:30:00	174
0316-0033	2017-09-07 23:45:00	0
0316-0033	2017-09-08 00:00:00	0
0316-0033	2017-09-08 00:15:00	29
0316-0033	2017-09-08 00:30:00	41
0316-0033	2017-09-08 00:45:00	0
0316-0033	2017-09-08 01:00:00	0
0316-0033	2017-09-08 01:15:00	0
0316-0033	2017-09-08 01:30:00	0
0316-0033	2017-09-08 01:45:00	0
0316-0033	2017-09-08 02:00:00	21
0316-0033	2017-09-08 02:15:00	0
0316-0033	2017-09-08 02:30:00	0
0316-0033	2017-09-08 02:45:00	0
0316-0033	2017-09-08 03:00:00	0
0316-0033	2017-09-08 03:15:00	0
0316-0033	2017-09-08 03:30:00	0
0316-0033	2017-09-08 03:45:00	0
0316-0033	2017-09-08 04:00:00	0
0316-0033	2017-09-08 04:15:00	0
0316-0033	2017-09-08 04:30:00	0
0316-0033	2017-09-08 04:45:00	0
0316-0033	2017-09-08 05:00:00	0
0316-0033	2017-09-08 05:15:00	0
0316-0033	2017-09-08 05:30:00	0
0316-0033	2017-09-08 05:45:00	0
0316-0033	2017-09-08 06:00:00	0
0316-0033	2017-09-08 06:15:00	10
0316-0033	2017-09-08 06:30:00	26
0316-0033	2017-09-08 06:45:00	15
0316-0033	2017-09-08 07:00:00	0
0316-0033	2017-09-08 07:15:00	15
0316-0033	2017-09-08 07:30:00	0
0316-0033	2017-09-08 07:45:00	0
0316-0033	2017-09-08 08:00:00	0
0316-0033	2017-09-08 08:15:00	26
0316-0033	2017-09-08 08:30:00	208
0316-0033	2017-09-08 08:45:00	25
0316-0033	2017-09-08 09:00:00	0
0316-0033	2017-09-08 09:15:00	6
0316-0033	2017-09-08 09:30:00	134
0316-0033	2017-09-08 09:45:00	555
0316-0033	2017-09-08 10:00:00	478
0316-0033	2017-09-08 10:15:00	668
0316-0033	2017-09-08 10:30:00	159
0316-0033	2017-09-08 10:45:00	0
0316-0033	2017-09-08 11:00:00	10
0316-0033	2017-09-08 11:15:00	0
0316-0033	2017-09-08 11:30:00	11
0316-0033	2017-09-08 11:45:00	0
0316-0033	2017-09-08 12:00:00	84
0316-0033	2017-09-08 12:15:00	135
0316-0033	2017-09-08 12:30:00	11
0316-0033	2017-09-08 12:45:00	108
0316-0033	2017-09-08 13:00:00	553
0316-0033	2017-09-08 13:15:00	5
0316-0033	2017-09-08 13:30:00	0
0316-0033	2017-09-08 13:45:00	43
0316-0033	2017-09-08 14:00:00	5
0316-0033	2017-09-08 14:15:00	10
0316-0033	2017-09-08 14:30:00	36
0316-0033	2017-09-08 14:45:00	0
0316-0033	2017-09-08 15:00:00	0
0316-0033	2017-09-08 15:15:00	0
0316-0033	2017-09-08 15:30:00	116
0316-0033	2017-09-08 15:45:00	36
0316-0033	2017-09-08 16:00:00	58
0316-0033	2017-09-08 16:15:00	0
0316-0033	2017-09-08 16:30:00	0
0316-0033	2017-09-08 16:45:00	0
0316-0033	2017-09-08 17:00:00	0
0316-0033	2017-09-08 17:15:00	0
0316-0033	2017-09-08 17:30:00	0
0316-0033	2017-09-08 17:45:00	79
0316-0033	2017-09-08 18:00:00	0
0316-0033	2017-09-08 18:15:00	8
0316-0033	2017-09-08 18:30:00	88
0316-0033	2017-09-08 18:45:00	0
0316-0033	2017-09-08 19:00:00	60
0316-0033	2017-09-08 19:15:00	0
0316-0033	2017-09-08 19:30:00	70
0316-0033	2017-09-08 19:45:00	21
0316-0033	2017-09-08 20:00:00	88
0316-0033	2017-09-08 20:15:00	28
0316-0033	2017-09-08 20:30:00	0
0316-0033	2017-09-08 20:45:00	7
0316-0033	2017-09-08 21:00:00	0
0316-0033	2017-09-08 21:15:00	159
0316-0033	2017-09-08 21:30:00	5
0316-0033	2017-09-08 21:45:00	0
0316-0033	2017-09-08 22:00:00	0
0316-0033	2017-09-08 22:15:00	6
0316-0033	2017-09-08 22:30:00	13
0316-0033	2017-09-08 22:45:00	54
0316-0033	2017-09-08 23:00:00	16
0316-0033	2017-09-08 23:15:00	23
0316-0033	2017-09-08 23:30:00	65
0316-0033	2017-09-08 23:45:00	0
0316-0033	2017-09-09 00:00:00	0
0316-0033	2017-09-09 00:15:00	0
0316-0033	2017-09-09 00:30:00	0
0316-0033	2017-09-09 00:45:00	0
0316-0033	2017-09-09 01:00:00	0
0316-0033	2017-09-09 01:15:00	0
0316-0033	2017-09-09 01:30:00	0
0316-0033	2017-09-09 01:45:00	0
0316-0033	2017-09-09 02:00:00	0
0316-0033	2017-09-09 02:15:00	0
0316-0033	2017-09-09 02:30:00	0
0316-0033	2017-09-09 02:45:00	0
0316-0033	2017-09-09 03:00:00	0
0316-0033	2017-09-09 03:15:00	0
0316-0033	2017-09-09 03:30:00	0
0316-0033	2017-09-09 03:45:00	0
0316-0033	2017-09-09 04:00:00	0
0316-0033	2017-09-09 04:15:00	0
0316-0033	2017-09-09 04:30:00	0
0316-0033	2017-09-09 04:45:00	0
0316-0033	2017-09-09 05:00:00	0
0316-0033	2017-09-09 05:15:00	15
0316-0033	2017-09-09 05:30:00	0
0316-0033	2017-09-09 05:45:00	0
0316-0033	2017-09-09 06:00:00	0
0316-0033	2017-09-09 06:15:00	0
0316-0033	2017-09-09 06:30:00	0
0316-0033	2017-09-09 06:45:00	0
0316-0033	2017-09-09 07:00:00	8
0316-0033	2017-09-09 07:15:00	0
0316-0033	2017-09-09 07:30:00	154
0316-0033	2017-09-09 07:45:00	38
0316-0033	2017-09-09 08:00:00	8
0316-0033	2017-09-09 08:15:00	311
0316-0033	2017-09-09 08:30:00	36
0316-0033	2017-09-09 08:45:00	0
0316-0033	2017-09-09 09:00:00	0
0316-0033	2017-09-09 09:15:00	304
0316-0033	2017-09-09 09:30:00	368
0316-0033	2017-09-09 09:45:00	0
0316-0033	2017-09-09 10:00:00	0
0316-0033	2017-09-09 10:15:00	0
0316-0033	2017-09-09 10:30:00	455
0316-0033	2017-09-09 10:45:00	73
0316-0033	2017-09-09 11:00:00	4
0316-0033	2017-09-09 11:15:00	0
0316-0033	2017-09-09 11:30:00	20
0316-0033	2017-09-09 11:45:00	8
0316-0033	2017-09-09 12:00:00	22
0316-0033	2017-09-09 12:15:00	17
0316-0033	2017-09-09 12:30:00	26
0316-0033	2017-09-09 12:45:00	158
0316-0033	2017-09-09 13:00:00	0
0316-0033	2017-09-09 13:15:00	189
0316-0033	2017-09-09 13:30:00	7
0316-0033	2017-09-09 13:45:00	0
0316-0033	2017-09-09 14:00:00	0
0316-0033	2017-09-09 14:15:00	5
0316-0033	2017-09-09 14:30:00	10
0316-0033	2017-09-09 14:45:00	0
0316-0033	2017-09-09 15:00:00	9
0316-0033	2017-09-09 15:15:00	0
0316-0033	2017-09-09 15:30:00	173
0316-0033	2017-09-09 15:45:00	168
0316-0033	2017-09-09 16:00:00	228
0316-0033	2017-09-09 16:15:00	95
0316-0033	2017-09-09 16:30:00	8
0316-0033	2017-09-09 16:45:00	0
0316-0033	2017-09-09 17:00:00	0
0316-0033	2017-09-09 17:15:00	13
0316-0033	2017-09-09 17:30:00	13
0316-0033	2017-09-09 17:45:00	28
0316-0033	2017-09-09 18:00:00	4
0316-0033	2017-09-09 18:15:00	27
0316-0033	2017-09-09 18:30:00	110
0316-0033	2017-09-09 18:45:00	156
0316-0033	2017-09-09 19:00:00	33
0316-0033	2017-09-09 19:15:00	50
0316-0033	2017-09-09 19:30:00	9
0316-0033	2017-09-09 19:45:00	37
0316-0033	2017-09-09 20:00:00	9
0316-0033	2017-09-09 20:15:00	24
0316-0033	2017-09-09 20:30:00	97
0316-0033	2017-09-09 20:45:00	141
0316-0033	2017-09-09 21:00:00	360
0316-0033	2017-09-09 21:15:00	173
0316-0033	2017-09-09 21:30:00	0
0316-0033	2017-09-09 21:45:00	172
0316-0033	2017-09-09 22:00:00	170
0316-0033	2017-09-09 22:15:00	153
0316-0033	2017-09-09 22:30:00	0
0316-0033	2017-09-09 22:45:00	316
0316-0033	2017-09-09 23:00:00	25
0316-0033	2017-09-09 23:15:00	45
0316-0033	2017-09-09 23:30:00	15
0316-0033	2017-09-09 23:45:00	309
0316-0033	2017-09-10 00:00:00	211
0316-0033	2017-09-10 00:15:00	193
0316-0033	2017-09-10 00:30:00	0
0316-0033	2017-09-10 00:45:00	24
0316-0033	2017-09-10 01:00:00	0
0316-0033	2017-09-10 01:15:00	0
0316-0033	2017-09-10 01:30:00	0
0316-0033	2017-09-10 01:45:00	0
0316-0033	2017-09-10 02:00:00	0
0316-0033	2017-09-10 02:15:00	17
0316-0033	2017-09-10 02:30:00	0
0316-0033	2017-09-10 02:45:00	12
0316-0033	2017-09-10 03:00:00	0
0316-0033	2017-09-10 03:15:00	0
0316-0033	2017-09-10 03:30:00	0
0316-0033	2017-09-10 03:45:00	0
0316-0033	2017-09-10 04:00:00	0
0316-0033	2017-09-10 04:15:00	0
0316-0033	2017-09-10 04:30:00	0
0316-0033	2017-09-10 04:45:00	0
0316-0033	2017-09-10 05:00:00	0
0316-0033	2017-09-10 05:15:00	0
0316-0033	2017-09-10 05:30:00	48
0316-0033	2017-09-10 05:45:00	0
0316-0033	2017-09-10 06:00:00	0
0316-0033	2017-09-10 06:15:00	0
0316-0033	2017-09-10 06:30:00	0
0316-0033	2017-09-10 06:45:00	8
0316-0033	2017-09-10 07:00:00	8
0316-0033	2017-09-10 07:15:00	20
0316-0033	2017-09-10 07:30:00	285
0316-0033	2017-09-10 07:45:00	60
0316-0033	2017-09-10 08:00:00	92
0316-0033	2017-09-10 08:15:00	284
0316-0033	2017-09-10 08:30:00	0
0316-0033	2017-09-10 08:45:00	302
0316-0033	2017-09-10 09:00:00	43
0316-0033	2017-09-10 09:15:00	18
0316-0033	2017-09-10 09:30:00	126
0316-0033	2017-09-10 09:45:00	0
0316-0033	2017-09-10 10:00:00	10
0316-0033	2017-09-10 10:15:00	0
0316-0033	2017-09-10 10:30:00	274
0316-0033	2017-09-10 10:45:00	293
0316-0033	2017-09-10 11:00:00	551
0316-0033	2017-09-10 11:15:00	520
0316-0033	2017-09-10 11:30:00	294
0316-0033	2017-09-10 11:45:00	448
0316-0033	2017-09-10 12:00:00	288
0316-0033	2017-09-10 12:15:00	541
0316-0033	2017-09-10 12:30:00	517
0316-0033	2017-09-10 12:45:00	579
0316-0033	2017-09-10 13:00:00	334
0316-0033	2017-09-10 13:15:00	259
0316-0033	2017-09-10 13:30:00	0
0316-0033	2017-09-10 13:45:00	98
0316-0033	2017-09-10 14:00:00	29
0316-0033	2017-09-10 14:15:00	0
0316-0033	2017-09-10 14:30:00	34
0316-0033	2017-09-10 14:45:00	87
0316-0033	2017-09-10 15:00:00	0
0316-0033	2017-09-10 15:15:00	49
0316-0033	2017-09-10 15:30:00	161
0316-0033	2017-09-10 15:45:00	0
0316-0033	2017-09-10 16:00:00	0
0316-0033	2017-09-10 16:15:00	9
0316-0033	2017-09-10 16:30:00	27
0316-0033	2017-09-10 16:45:00	0
0316-0033	2017-09-10 17:00:00	0
0316-0033	2017-09-10 17:15:00	0
0316-0033	2017-09-10 17:30:00	0
0316-0033	2017-09-10 17:45:00	178
0316-0033	2017-09-10 18:00:00	398
0316-0033	2017-09-10 18:15:00	229
0316-0033	2017-09-10 18:30:00	241
0316-0033	2017-09-10 18:45:00	620
0316-0033	2017-09-10 19:00:00	131
0316-0033	2017-09-10 19:15:00	185
0316-0033	2017-09-10 19:30:00	135
0316-0033	2017-09-10 19:45:00	0
0316-0033	2017-09-10 20:00:00	41
0316-0033	2017-09-10 20:15:00	35
0316-0033	2017-09-10 20:30:00	95
0316-0033	2017-09-10 20:45:00	79
0316-0033	2017-09-10 21:00:00	218
0316-0033	2017-09-10 21:15:00	7
0316-0033	2017-09-10 21:30:00	9
0316-0033	2017-09-10 21:45:00	17
0316-0033	2017-09-10 22:00:00	39
0316-0033	2017-09-10 22:15:00	40
0316-0033	2017-09-10 22:30:00	0
0316-0033	2017-09-10 22:45:00	18
0316-0033	2017-09-10 23:00:00	48
0316-0033	2017-09-10 23:15:00	48
0316-0033	2017-09-10 23:30:00	0
0316-0033	2017-09-10 23:45:00	0
0316-0033	2017-09-11 00:00:00	0
0316-0033	2017-09-11 00:15:00	0
0316-0033	2017-09-11 00:30:00	4
0316-0033	2017-09-11 00:45:00	0
0316-0033	2017-09-11 01:00:00	0
0316-0033	2017-09-11 01:15:00	0
0316-0033	2017-09-11 01:30:00	0
0316-0033	2017-09-11 01:45:00	0
0316-0033	2017-09-11 02:00:00	0
0316-0033	2017-09-11 02:15:00	0
0316-0033	2017-09-11 02:30:00	0
0316-0033	2017-09-11 02:45:00	0
0316-0033	2017-09-11 03:00:00	0
0316-0033	2017-09-11 03:15:00	0
0316-0033	2017-09-11 03:30:00	0
0316-0033	2017-09-11 03:45:00	0
0316-0033	2017-09-11 04:00:00	0
0316-0033	2017-09-11 04:15:00	0
0316-0033	2017-09-11 04:30:00	0
0316-0033	2017-09-11 04:45:00	0
0316-0033	2017-09-11 05:00:00	0
0316-0033	2017-09-11 05:15:00	0
0316-0033	2017-09-11 05:30:00	0
0316-0033	2017-09-11 05:45:00	0
0316-0033	2017-09-11 06:00:00	0
0316-0033	2017-09-11 06:15:00	0
0316-0033	2017-09-11 06:30:00	0
0316-0033	2017-09-11 06:45:00	48
0316-0033	2017-09-11 07:00:00	0
0316-0033	2017-09-11 07:15:00	0
0316-0033	2017-09-11 07:30:00	0
0316-0033	2017-09-11 07:45:00	0
0316-0033	2017-09-11 08:00:00	175
0316-0033	2017-09-11 08:15:00	147
0316-0033	2017-09-11 08:30:00	114
0316-0033	2017-09-11 08:45:00	87
0316-0033	2017-09-11 09:00:00	0
0316-0033	2017-09-11 09:15:00	146
0316-0033	2017-09-11 09:30:00	0
0316-0033	2017-09-11 09:45:00	443
0316-0033	2017-09-11 10:00:00	113
0316-0033	2017-09-11 10:15:00	0
0316-0033	2017-09-11 10:30:00	0
0316-0033	2017-09-11 10:45:00	309
0316-0033	2017-09-11 11:00:00	51
0316-0033	2017-09-11 11:15:00	0
0316-0033	2017-09-11 11:30:00	207
0316-0033	2017-09-11 11:45:00	455
0316-0033	2017-09-11 12:00:00	306
0316-0033	2017-09-11 12:15:00	403
0316-0033	2017-09-11 12:30:00	346
0316-0033	2017-09-11 12:45:00	193
0316-0033	2017-09-11 13:00:00	333
0316-0033	2017-09-11 13:15:00	0
0316-0033	2017-09-11 13:30:00	85
0316-0033	2017-09-11 13:45:00	184
0316-0033	2017-09-11 14:00:00	98
0316-0033	2017-09-11 14:15:00	92
0316-0033	2017-09-11 14:30:00	0
0316-0033	2017-09-11 14:45:00	0
0316-0033	2017-09-11 15:00:00	0
0316-0033	2017-09-11 15:15:00	0
0316-0033	2017-09-11 15:30:00	0
0316-0033	2017-09-11 15:45:00	0
0316-0033	2017-09-11 16:00:00	0
0316-0033	2017-09-11 16:15:00	0
0316-0033	2017-09-11 16:30:00	0
0316-0033	2017-09-11 16:45:00	32
0316-0033	2017-09-11 17:00:00	226
0316-0033	2017-09-11 17:15:00	151
0316-0033	2017-09-11 17:30:00	211
0316-0033	2017-09-11 17:45:00	85
0316-0033	2017-09-11 18:00:00	112
0316-0033	2017-09-11 18:15:00	185
0316-0033	2017-09-11 18:30:00	0
0316-0033	2017-09-11 18:45:00	137
0316-0033	2017-09-11 19:00:00	20
0316-0033	2017-09-11 19:15:00	0
0316-0033	2017-09-11 19:30:00	6
0316-0033	2017-09-11 19:45:00	0
0316-0033	2017-09-11 20:00:00	16
0316-0033	2017-09-11 20:15:00	6
0316-0033	2017-09-11 20:30:00	17
0316-0033	2017-09-11 20:45:00	43
0316-0033	2017-09-11 21:00:00	100
0316-0033	2017-09-11 21:15:00	22
0316-0033	2017-09-11 21:30:00	107
0316-0033	2017-09-11 21:45:00	49
0316-0033	2017-09-11 22:00:00	0
0316-0033	2017-09-11 22:15:00	26
0316-0033	2017-09-11 22:30:00	27
0316-0033	2017-09-11 22:45:00	199
0316-0033	2017-09-11 23:00:00	6
0316-0033	2017-09-11 23:15:00	199
0316-0033	2017-09-11 23:30:00	25
0316-0033	2017-09-11 23:45:00	18
0316-0033	2017-09-12 00:00:00	0
0316-0033	2017-09-12 00:15:00	0
0316-0033	2017-09-12 00:30:00	8
0316-0033	2017-09-12 00:45:00	28
0316-0033	2017-09-12 01:00:00	0
0316-0033	2017-09-12 01:15:00	66
0316-0033	2017-09-12 01:30:00	0
0316-0033	2017-09-12 01:45:00	0
0316-0033	2017-09-12 02:00:00	0
0316-0033	2017-09-12 02:15:00	0
0316-0033	2017-09-12 02:30:00	0
0316-0033	2017-09-12 02:45:00	0
0316-0033	2017-09-12 03:00:00	0
0316-0033	2017-09-12 03:15:00	23
0316-0033	2017-09-12 03:30:00	0
0316-0033	2017-09-12 03:45:00	0
0316-0033	2017-09-12 04:00:00	0
0316-0033	2017-09-12 04:15:00	0
0316-0033	2017-09-12 04:30:00	0
0316-0033	2017-09-12 04:45:00	0
0316-0033	2017-09-12 05:00:00	0
0316-0033	2017-09-12 05:15:00	0
0316-0033	2017-09-12 05:30:00	0
0316-0033	2017-09-12 05:45:00	0
0316-0033	2017-09-12 06:00:00	0
0316-0033	2017-09-12 06:15:00	0
0316-0033	2017-09-12 06:30:00	0
0316-0033	2017-09-12 06:45:00	0
0316-0033	2017-09-12 07:00:00	0
0316-0033	2017-09-12 07:15:00	0
0316-0033	2017-09-12 07:30:00	0
0316-0033	2017-09-12 07:45:00	0
0316-0033	2017-09-12 08:00:00	0
0316-0033	2017-09-12 08:15:00	51
0316-0033	2017-09-12 08:30:00	150
0316-0033	2017-09-12 08:45:00	33
0316-0033	2017-09-12 09:00:00	20
0316-0033	2017-09-12 09:15:00	73
0316-0033	2017-09-12 09:30:00	67
0316-0033	2017-09-12 09:45:00	42
0316-0033	2017-09-12 10:00:00	12
0316-0033	2017-09-12 10:15:00	0
0316-0033	2017-09-12 10:30:00	0
0316-0033	2017-09-12 10:45:00	104
0316-0033	2017-09-12 11:00:00	153
0316-0033	2017-09-12 11:15:00	295
0316-0033	2017-09-12 11:30:00	112
0316-0033	2017-09-12 11:45:00	0
0316-0033	2017-09-12 12:00:00	0
0316-0033	2017-09-12 12:15:00	246
0316-0033	2017-09-12 12:30:00	254
0316-0033	2017-09-12 12:45:00	98
0316-0033	2017-09-12 13:00:00	149
0316-0033	2017-09-12 13:15:00	193
0316-0033	2017-09-12 13:30:00	0
0316-0033	2017-09-12 13:45:00	269
0316-0033	2017-09-12 14:00:00	297
0316-0033	2017-09-12 14:15:00	316
0316-0033	2017-09-12 14:30:00	0
0316-0033	2017-09-12 14:45:00	0
0316-0033	2017-09-12 15:00:00	0
0316-0033	2017-09-12 15:15:00	0
0316-0033	2017-09-12 15:30:00	0
0316-0033	2017-09-12 15:45:00	0
0316-0033	2017-09-12 16:00:00	0
0316-0033	2017-09-12 16:15:00	0
0316-0033	2017-09-12 16:30:00	0
0316-0033	2017-09-12 16:45:00	0
0316-0033	2017-09-12 17:00:00	0
0316-0033	2017-09-12 17:15:00	0
0316-0033	2017-09-12 17:30:00	0
0316-0033	2017-09-12 17:45:00	0
0316-0033	2017-09-12 18:00:00	0
0316-0033	2017-09-12 18:15:00	0
0316-0033	2017-09-12 18:30:00	0
0316-0033	2017-09-12 18:45:00	0
0316-0033	2017-09-12 19:00:00	0
0316-0033	2017-09-12 19:15:00	0
0316-0033	2017-09-12 19:30:00	0
0316-0033	2017-09-12 19:45:00	0
0316-0033	2017-09-12 20:00:00	0
0316-0033	2017-09-12 20:15:00	0
0316-0033	2017-09-12 20:30:00	0
0316-0033	2017-09-12 20:45:00	0
0316-0033	2017-09-12 21:00:00	0
0316-0033	2017-09-12 21:15:00	0
0316-0033	2017-09-12 21:30:00	0
0316-0033	2017-09-12 21:45:00	0
0316-0033	2017-09-12 22:00:00	0
0316-0033	2017-09-12 22:15:00	0
0316-0033	2017-09-12 22:30:00	0
0316-0033	2017-09-12 22:45:00	0
0316-0033	2017-09-12 23:00:00	0
0316-0033	2017-09-12 23:15:00	0
0316-0033	2017-09-12 23:30:00	0
0316-0033	2017-09-12 23:45:00	0
