## Supplementary Data 2 for "Digital phenotyping by consumer wearables identifies sleep-associated markers of cardiovascular disease risk and biological aging": ActivityTable_0316-0040-NHC.tsv

0316-0040	2017-10-06 00:00:00	0
0316-0040	2017-10-06 00:15:00	0
0316-0040	2017-10-06 00:30:00	0
0316-0040	2017-10-06 00:45:00	0
0316-0040	2017-10-06 01:00:00	0
0316-0040	2017-10-06 01:15:00	0
0316-0040	2017-10-06 01:30:00	0
0316-0040	2017-10-06 01:45:00	0
0316-0040	2017-10-06 02:00:00	0
0316-0040	2017-10-06 02:15:00	0
0316-0040	2017-10-06 02:30:00	0
0316-0040	2017-10-06 02:45:00	0
0316-0040	2017-10-06 03:00:00	0
0316-0040	2017-10-06 03:15:00	0
0316-0040	2017-10-06 03:30:00	0
0316-0040	2017-10-06 03:45:00	0
0316-0040	2017-10-06 04:00:00	0
0316-0040	2017-10-06 04:15:00	0
0316-0040	2017-10-06 04:30:00	0
0316-0040	2017-10-06 04:45:00	0
0316-0040	2017-10-06 05:00:00	0
0316-0040	2017-10-06 05:15:00	0
0316-0040	2017-10-06 05:30:00	0
0316-0040	2017-10-06 05:45:00	0
0316-0040	2017-10-06 06:00:00	0
0316-0040	2017-10-06 06:15:00	0
0316-0040	2017-10-06 06:30:00	0
0316-0040	2017-10-06 06:45:00	0
0316-0040	2017-10-06 07:00:00	0
0316-0040	2017-10-06 07:15:00	0
0316-0040	2017-10-06 07:30:00	0
0316-0040	2017-10-06 07:45:00	0
0316-0040	2017-10-06 08:00:00	0
0316-0040	2017-10-06 08:15:00	0
0316-0040	2017-10-06 08:30:00	0
0316-0040	2017-10-06 08:45:00	0
0316-0040	2017-10-06 09:00:00	0
0316-0040	2017-10-06 09:15:00	0
0316-0040	2017-10-06 09:30:00	0
0316-0040	2017-10-06 09:45:00	0
0316-0040	2017-10-06 10:00:00	120
0316-0040	2017-10-06 10:15:00	117
0316-0040	2017-10-06 10:30:00	0
0316-0040	2017-10-06 10:45:00	0
0316-0040	2017-10-06 11:00:00	207
0316-0040	2017-10-06 11:15:00	730
0316-0040	2017-10-06 11:30:00	69
0316-0040	2017-10-06 11:45:00	791
0316-0040	2017-10-06 12:00:00	645
0316-0040	2017-10-06 12:15:00	274
0316-0040	2017-10-06 12:30:00	100
0316-0040	2017-10-06 12:45:00	122
0316-0040	2017-10-06 13:00:00	81
0316-0040	2017-10-06 13:15:00	212
0316-0040	2017-10-06 13:30:00	42
0316-0040	2017-10-06 13:45:00	101
0316-0040	2017-10-06 14:00:00	0
0316-0040	2017-10-06 14:15:00	188
0316-0040	2017-10-06 14:30:00	91
0316-0040	2017-10-06 14:45:00	0
0316-0040	2017-10-06 15:00:00	178
0316-0040	2017-10-06 15:15:00	103
0316-0040	2017-10-06 15:30:00	0
0316-0040	2017-10-06 15:45:00	63
0316-0040	2017-10-06 16:00:00	6
0316-0040	2017-10-06 16:15:00	22
0316-0040	2017-10-06 16:30:00	51
0316-0040	2017-10-06 16:45:00	36
0316-0040	2017-10-06 17:00:00	26
0316-0040	2017-10-06 17:15:00	45
0316-0040	2017-10-06 17:30:00	0
0316-0040	2017-10-06 17:45:00	265
0316-0040	2017-10-06 18:00:00	156
0316-0040	2017-10-06 18:15:00	26
0316-0040	2017-10-06 18:30:00	66
0316-0040	2017-10-06 18:45:00	11
0316-0040	2017-10-06 19:00:00	72
0316-0040	2017-10-06 19:15:00	10
0316-0040	2017-10-06 19:30:00	50
0316-0040	2017-10-06 19:45:00	38
0316-0040	2017-10-06 20:00:00	4
0316-0040	2017-10-06 20:15:00	0
0316-0040	2017-10-06 20:30:00	10
0316-0040	2017-10-06 20:45:00	65
0316-0040	2017-10-06 21:00:00	0
0316-0040	2017-10-06 21:15:00	0
0316-0040	2017-10-06 21:30:00	0
0316-0040	2017-10-06 21:45:00	7
0316-0040	2017-10-06 22:00:00	0
0316-0040	2017-10-06 22:15:00	69
0316-0040	2017-10-06 22:30:00	0
0316-0040	2017-10-06 22:45:00	0
0316-0040	2017-10-06 23:00:00	0
0316-0040	2017-10-06 23:15:00	0
0316-0040	2017-10-06 23:30:00	0
0316-0040	2017-10-06 23:45:00	0
0316-0040	2017-10-07 00:00:00	0
0316-0040	2017-10-07 00:15:00	0
0316-0040	2017-10-07 00:30:00	0
0316-0040	2017-10-07 00:45:00	0
0316-0040	2017-10-07 01:00:00	0
0316-0040	2017-10-07 01:15:00	0
0316-0040	2017-10-07 01:30:00	42
0316-0040	2017-10-07 01:45:00	11
0316-0040	2017-10-07 02:00:00	0
0316-0040	2017-10-07 02:15:00	0
0316-0040	2017-10-07 02:30:00	0
0316-0040	2017-10-07 02:45:00	0
0316-0040	2017-10-07 03:00:00	6
0316-0040	2017-10-07 03:15:00	0
0316-0040	2017-10-07 03:30:00	0
0316-0040	2017-10-07 03:45:00	0
0316-0040	2017-10-07 04:00:00	0
0316-0040	2017-10-07 04:15:00	0
0316-0040	2017-10-07 04:30:00	0
0316-0040	2017-10-07 04:45:00	0
0316-0040	2017-10-07 05:00:00	0
0316-0040	2017-10-07 05:15:00	0
0316-0040	2017-10-07 05:30:00	0
0316-0040	2017-10-07 05:45:00	0
0316-0040	2017-10-07 06:00:00	53
0316-0040	2017-10-07 06:15:00	0
0316-0040	2017-10-07 06:30:00	0
0316-0040	2017-10-07 06:45:00	0
0316-0040	2017-10-07 07:00:00	0
0316-0040	2017-10-07 07:15:00	0
0316-0040	2017-10-07 07:30:00	0
0316-0040	2017-10-07 07:45:00	0
0316-0040	2017-10-07 08:00:00	250
0316-0040	2017-10-07 08:15:00	0
0316-0040	2017-10-07 08:30:00	36
0316-0040	2017-10-07 08:45:00	0
0316-0040	2017-10-07 09:00:00	85
0316-0040	2017-10-07 09:15:00	61
0316-0040	2017-10-07 09:30:00	0
0316-0040	2017-10-07 09:45:00	0
0316-0040	2017-10-07 10:00:00	0
0316-0040	2017-10-07 10:15:00	4
0316-0040	2017-10-07 10:30:00	79
0316-0040	2017-10-07 10:45:00	40
0316-0040	2017-10-07 11:00:00	82
0316-0040	2017-10-07 11:15:00	282
0316-0040	2017-10-07 11:30:00	6
0316-0040	2017-10-07 11:45:00	112
0316-0040	2017-10-07 12:00:00	92
0316-0040	2017-10-07 12:15:00	191
0316-0040	2017-10-07 12:30:00	113
0316-0040	2017-10-07 12:45:00	11
0316-0040	2017-10-07 13:00:00	6
0316-0040	2017-10-07 13:15:00	7
0316-0040	2017-10-07 13:30:00	106
0316-0040	2017-10-07 13:45:00	85
0316-0040	2017-10-07 14:00:00	9
0316-0040	2017-10-07 14:15:00	82
0316-0040	2017-10-07 14:30:00	246
0316-0040	2017-10-07 14:45:00	679
0316-0040	2017-10-07 15:00:00	31
0316-0040	2017-10-07 15:15:00	413
0316-0040	2017-10-07 15:30:00	482
0316-0040	2017-10-07 15:45:00	1123
0316-0040	2017-10-07 16:00:00	631
0316-0040	2017-10-07 16:15:00	0
0316-0040	2017-10-07 16:30:00	0
0316-0040	2017-10-07 16:45:00	316
0316-0040	2017-10-07 17:00:00	89
0316-0040	2017-10-07 17:15:00	8
0316-0040	2017-10-07 17:30:00	8
0316-0040	2017-10-07 17:45:00	0
0316-0040	2017-10-07 18:00:00	0
0316-0040	2017-10-07 18:15:00	39
0316-0040	2017-10-07 18:30:00	9
0316-0040	2017-10-07 18:45:00	8
0316-0040	2017-10-07 19:00:00	732
0316-0040	2017-10-07 19:15:00	60
0316-0040	2017-10-07 19:30:00	29
0316-0040	2017-10-07 19:45:00	237
0316-0040	2017-10-07 20:00:00	23
0316-0040	2017-10-07 20:15:00	11
0316-0040	2017-10-07 20:30:00	20
0316-0040	2017-10-07 20:45:00	9
0316-0040	2017-10-07 21:00:00	152
0316-0040	2017-10-07 21:15:00	0
0316-0040	2017-10-07 21:30:00	15
0316-0040	2017-10-07 21:45:00	15
0316-0040	2017-10-07 22:00:00	8
0316-0040	2017-10-07 22:15:00	65
0316-0040	2017-10-07 22:30:00	9
0316-0040	2017-10-07 22:45:00	8
0316-0040	2017-10-07 23:00:00	0
0316-0040	2017-10-07 23:15:00	0
0316-0040	2017-10-07 23:30:00	50
0316-0040	2017-10-07 23:45:00	0
0316-0040	2017-10-08 00:00:00	0
0316-0040	2017-10-08 00:15:00	0
0316-0040	2017-10-08 00:30:00	0
0316-0040	2017-10-08 00:45:00	58
0316-0040	2017-10-08 01:00:00	13
0316-0040	2017-10-08 01:15:00	0
0316-0040	2017-10-08 01:30:00	0
0316-0040	2017-10-08 01:45:00	0
0316-0040	2017-10-08 02:00:00	7
0316-0040	2017-10-08 02:15:00	0
0316-0040	2017-10-08 02:30:00	13
0316-0040	2017-10-08 02:45:00	8
0316-0040	2017-10-08 03:00:00	0
0316-0040	2017-10-08 03:15:00	0
0316-0040	2017-10-08 03:30:00	0
0316-0040	2017-10-08 03:45:00	0
0316-0040	2017-10-08 04:00:00	0
0316-0040	2017-10-08 04:15:00	0
0316-0040	2017-10-08 04:30:00	0
0316-0040	2017-10-08 04:45:00	0
0316-0040	2017-10-08 05:00:00	0
0316-0040	2017-10-08 05:15:00	0
0316-0040	2017-10-08 05:30:00	0
0316-0040	2017-10-08 05:45:00	17
0316-0040	2017-10-08 06:00:00	0
0316-0040	2017-10-08 06:15:00	0
0316-0040	2017-10-08 06:30:00	0
0316-0040	2017-10-08 06:45:00	0
0316-0040	2017-10-08 07:00:00	176
0316-0040	2017-10-08 07:15:00	7
0316-0040	2017-10-08 07:30:00	8
0316-0040	2017-10-08 07:45:00	200
0316-0040	2017-10-08 08:00:00	0
0316-0040	2017-10-08 08:15:00	36
0316-0040	2017-10-08 08:30:00	0
0316-0040	2017-10-08 08:45:00	46
0316-0040	2017-10-08 09:00:00	25
0316-0040	2017-10-08 09:15:00	5
0316-0040	2017-10-08 09:30:00	100
0316-0040	2017-10-08 09:45:00	519
0316-0040	2017-10-08 10:00:00	1048
0316-0040	2017-10-08 10:15:00	1048
0316-0040	2017-10-08 10:30:00	647
0316-0040	2017-10-08 10:45:00	708
0316-0040	2017-10-08 11:00:00	1000
0316-0040	2017-10-08 11:15:00	83
0316-0040	2017-10-08 11:30:00	136
0316-0040	2017-10-08 11:45:00	173
0316-0040	2017-10-08 12:00:00	162
0316-0040	2017-10-08 12:15:00	1110
0316-0040	2017-10-08 12:30:00	184
0316-0040	2017-10-08 12:45:00	0
0316-0040	2017-10-08 13:00:00	9
0316-0040	2017-10-08 13:15:00	0
0316-0040	2017-10-08 13:30:00	14
0316-0040	2017-10-08 13:45:00	0
0316-0040	2017-10-08 14:00:00	24
0316-0040	2017-10-08 14:15:00	28
0316-0040	2017-10-08 14:30:00	30
0316-0040	2017-10-08 14:45:00	0
0316-0040	2017-10-08 15:00:00	0
0316-0040	2017-10-08 15:15:00	8
0316-0040	2017-10-08 15:30:00	43
0316-0040	2017-10-08 15:45:00	23
0316-0040	2017-10-08 16:00:00	81
0316-0040	2017-10-08 16:15:00	282
0316-0040	2017-10-08 16:30:00	686
0316-0040	2017-10-08 16:45:00	1016
0316-0040	2017-10-08 17:00:00	485
0316-0040	2017-10-08 17:15:00	0
0316-0040	2017-10-08 17:30:00	0
0316-0040	2017-10-08 17:45:00	36
0316-0040	2017-10-08 18:00:00	5
0316-0040	2017-10-08 18:15:00	15
0316-0040	2017-10-08 18:30:00	21
0316-0040	2017-10-08 18:45:00	0
0316-0040	2017-10-08 19:00:00	17
0316-0040	2017-10-08 19:15:00	70
0316-0040	2017-10-08 19:30:00	143
0316-0040	2017-10-08 19:45:00	178
0316-0040	2017-10-08 20:00:00	70
0316-0040	2017-10-08 20:15:00	0
0316-0040	2017-10-08 20:30:00	20
0316-0040	2017-10-08 20:45:00	31
0316-0040	2017-10-08 21:00:00	0
0316-0040	2017-10-08 21:15:00	20
0316-0040	2017-10-08 21:30:00	21
0316-0040	2017-10-08 21:45:00	0
0316-0040	2017-10-08 22:00:00	4
0316-0040	2017-10-08 22:15:00	0
0316-0040	2017-10-08 22:30:00	0
0316-0040	2017-10-08 22:45:00	0
0316-0040	2017-10-08 23:00:00	43
0316-0040	2017-10-08 23:15:00	0
0316-0040	2017-10-08 23:30:00	0
0316-0040	2017-10-08 23:45:00	0
0316-0040	2017-10-09 00:00:00	7
0316-0040	2017-10-09 00:15:00	0
0316-0040	2017-10-09 00:30:00	0
0316-0040	2017-10-09 00:45:00	0
0316-0040	2017-10-09 01:00:00	0
0316-0040	2017-10-09 01:15:00	0
0316-0040	2017-10-09 01:30:00	0
0316-0040	2017-10-09 01:45:00	0
0316-0040	2017-10-09 02:00:00	0
0316-0040	2017-10-09 02:15:00	45
0316-0040	2017-10-09 02:30:00	0
0316-0040	2017-10-09 02:45:00	0
0316-0040	2017-10-09 03:00:00	0
0316-0040	2017-10-09 03:15:00	158
0316-0040	2017-10-09 03:30:00	75
0316-0040	2017-10-09 03:45:00	26
0316-0040	2017-10-09 04:00:00	11
0316-0040	2017-10-09 04:15:00	0
0316-0040	2017-10-09 04:30:00	0
0316-0040	2017-10-09 04:45:00	17
0316-0040	2017-10-09 05:00:00	0
0316-0040	2017-10-09 05:15:00	75
0316-0040	2017-10-09 05:30:00	370
0316-0040	2017-10-09 05:45:00	196
0316-0040	2017-10-09 06:00:00	941
0316-0040	2017-10-09 06:15:00	761
0316-0040	2017-10-09 06:30:00	467
0316-0040	2017-10-09 06:45:00	176
0316-0040	2017-10-09 07:00:00	85
0316-0040	2017-10-09 07:15:00	380
0316-0040	2017-10-09 07:30:00	27
0316-0040	2017-10-09 07:45:00	43
0316-0040	2017-10-09 08:00:00	206
0316-0040	2017-10-09 08:15:00	431
0316-0040	2017-10-09 08:30:00	94
0316-0040	2017-10-09 08:45:00	113
0316-0040	2017-10-09 09:00:00	94
0316-0040	2017-10-09 09:15:00	47
0316-0040	2017-10-09 09:30:00	98
0316-0040	2017-10-09 09:45:00	255
0316-0040	2017-10-09 10:00:00	99
0316-0040	2017-10-09 10:15:00	182
0316-0040	2017-10-09 10:30:00	137
0316-0040	2017-10-09 10:45:00	360
0316-0040	2017-10-09 11:00:00	105
0316-0040	2017-10-09 11:15:00	197
0316-0040	2017-10-09 11:30:00	43
0316-0040	2017-10-09 11:45:00	120
0316-0040	2017-10-09 12:00:00	14
0316-0040	2017-10-09 12:15:00	53
0316-0040	2017-10-09 12:30:00	99
0316-0040	2017-10-09 12:45:00	351
0316-0040	2017-10-09 13:00:00	28
0316-0040	2017-10-09 13:15:00	6
0316-0040	2017-10-09 13:30:00	21
0316-0040	2017-10-09 13:45:00	140
0316-0040	2017-10-09 14:00:00	57
0316-0040	2017-10-09 14:15:00	48
0316-0040	2017-10-09 14:30:00	77
0316-0040	2017-10-09 14:45:00	119
0316-0040	2017-10-09 15:00:00	89
0316-0040	2017-10-09 15:15:00	294
0316-0040	2017-10-09 15:30:00	1233
0316-0040	2017-10-09 15:45:00	361
0316-0040	2017-10-09 16:00:00	1011
0316-0040	2017-10-09 16:15:00	720
0316-0040	2017-10-09 16:30:00	0
0316-0040	2017-10-09 16:45:00	0
0316-0040	2017-10-09 17:00:00	138
0316-0040	2017-10-09 17:15:00	0
0316-0040	2017-10-09 17:30:00	209
0316-0040	2017-10-09 17:45:00	147
0316-0040	2017-10-09 18:00:00	86
0316-0040	2017-10-09 18:15:00	176
0316-0040	2017-10-09 18:30:00	54
0316-0040	2017-10-09 18:45:00	86
0316-0040	2017-10-09 19:00:00	31
0316-0040	2017-10-09 19:15:00	21
0316-0040	2017-10-09 19:30:00	64
0316-0040	2017-10-09 19:45:00	127
0316-0040	2017-10-09 20:00:00	0
0316-0040	2017-10-09 20:15:00	44
0316-0040	2017-10-09 20:30:00	36
0316-0040	2017-10-09 20:45:00	0
0316-0040	2017-10-09 21:00:00	0
0316-0040	2017-10-09 21:15:00	11
0316-0040	2017-10-09 21:30:00	34
0316-0040	2017-10-09 21:45:00	14
0316-0040	2017-10-09 22:00:00	41
0316-0040	2017-10-09 22:15:00	33
0316-0040	2017-10-09 22:30:00	24
0316-0040	2017-10-09 22:45:00	27
0316-0040	2017-10-09 23:00:00	11
0316-0040	2017-10-09 23:15:00	24
0316-0040	2017-10-09 23:30:00	0
0316-0040	2017-10-09 23:45:00	7
0316-0040	2017-10-10 00:00:00	0
0316-0040	2017-10-10 00:15:00	0
0316-0040	2017-10-10 00:30:00	0
0316-0040	2017-10-10 00:45:00	0
0316-0040	2017-10-10 01:00:00	0
0316-0040	2017-10-10 01:15:00	5
0316-0040	2017-10-10 01:30:00	0
0316-0040	2017-10-10 01:45:00	0
0316-0040	2017-10-10 02:00:00	0
0316-0040	2017-10-10 02:15:00	0
0316-0040	2017-10-10 02:30:00	0
0316-0040	2017-10-10 02:45:00	0
0316-0040	2017-10-10 03:00:00	0
0316-0040	2017-10-10 03:15:00	0
0316-0040	2017-10-10 03:30:00	0
0316-0040	2017-10-10 03:45:00	0
0316-0040	2017-10-10 04:00:00	0
0316-0040	2017-10-10 04:15:00	0
0316-0040	2017-10-10 04:30:00	205
0316-0040	2017-10-10 04:45:00	85
0316-0040	2017-10-10 05:00:00	43
0316-0040	2017-10-10 05:15:00	61
0316-0040	2017-10-10 05:30:00	313
0316-0040	2017-10-10 05:45:00	252
0316-0040	2017-10-10 06:00:00	925
0316-0040	2017-10-10 06:15:00	1103
0316-0040	2017-10-10 06:30:00	642
0316-0040	2017-10-10 06:45:00	111
0316-0040	2017-10-10 07:00:00	34
0316-0040	2017-10-10 07:15:00	183
0316-0040	2017-10-10 07:30:00	86
0316-0040	2017-10-10 07:45:00	215
0316-0040	2017-10-10 08:00:00	42
0316-0040	2017-10-10 08:15:00	526
0316-0040	2017-10-10 08:30:00	392
0316-0040	2017-10-10 08:45:00	144
0316-0040	2017-10-10 09:00:00	53
0316-0040	2017-10-10 09:15:00	50
0316-0040	2017-10-10 09:30:00	19
0316-0040	2017-10-10 09:45:00	50
0316-0040	2017-10-10 10:00:00	50
0316-0040	2017-10-10 10:15:00	304
0316-0040	2017-10-10 10:30:00	46
0316-0040	2017-10-10 10:45:00	156
0316-0040	2017-10-10 11:00:00	0
0316-0040	2017-10-10 11:15:00	154
0316-0040	2017-10-10 11:30:00	51
0316-0040	2017-10-10 11:45:00	0
0316-0040	2017-10-10 12:00:00	0
0316-0040	2017-10-10 12:15:00	501
0316-0040	2017-10-10 12:30:00	93
0316-0040	2017-10-10 12:45:00	249
0316-0040	2017-10-10 13:00:00	129
0316-0040	2017-10-10 13:15:00	45
0316-0040	2017-10-10 13:30:00	127
0316-0040	2017-10-10 13:45:00	310
0316-0040	2017-10-10 14:00:00	159
0316-0040	2017-10-10 14:15:00	165
0316-0040	2017-10-10 14:30:00	51
0316-0040	2017-10-10 14:45:00	6
0316-0040	2017-10-10 15:00:00	38
0316-0040	2017-10-10 15:15:00	18
0316-0040	2017-10-10 15:30:00	204
0316-0040	2017-10-10 15:45:00	21
0316-0040	2017-10-10 16:00:00	77
0316-0040	2017-10-10 16:15:00	114
0316-0040	2017-10-10 16:30:00	626
0316-0040	2017-10-10 16:45:00	1103
0316-0040	2017-10-10 17:00:00	430
0316-0040	2017-10-10 17:15:00	1170
0316-0040	2017-10-10 17:30:00	13
0316-0040	2017-10-10 17:45:00	203
0316-0040	2017-10-10 18:00:00	187
0316-0040	2017-10-10 18:15:00	51
0316-0040	2017-10-10 18:30:00	0
0316-0040	2017-10-10 18:45:00	25
0316-0040	2017-10-10 19:00:00	0
0316-0040	2017-10-10 19:15:00	4
0316-0040	2017-10-10 19:30:00	175
0316-0040	2017-10-10 19:45:00	12
0316-0040	2017-10-10 20:00:00	7
0316-0040	2017-10-10 20:15:00	0
0316-0040	2017-10-10 20:30:00	0
0316-0040	2017-10-10 20:45:00	0
0316-0040	2017-10-10 21:00:00	39
0316-0040	2017-10-10 21:15:00	0
0316-0040	2017-10-10 21:30:00	78
0316-0040	2017-10-10 21:45:00	6
0316-0040	2017-10-10 22:00:00	50
0316-0040	2017-10-10 22:15:00	32
0316-0040	2017-10-10 22:30:00	0
0316-0040	2017-10-10 22:45:00	0
0316-0040	2017-10-10 23:00:00	0
0316-0040	2017-10-10 23:15:00	0
0316-0040	2017-10-10 23:30:00	0
0316-0040	2017-10-10 23:45:00	0
0316-0040	2017-10-11 00:00:00	0
0316-0040	2017-10-11 00:15:00	0
0316-0040	2017-10-11 00:30:00	0
0316-0040	2017-10-11 00:45:00	8
0316-0040	2017-10-11 01:00:00	0
0316-0040	2017-10-11 01:15:00	0
0316-0040	2017-10-11 01:30:00	0
0316-0040	2017-10-11 01:45:00	4
0316-0040	2017-10-11 02:00:00	0
0316-0040	2017-10-11 02:15:00	20
0316-0040	2017-10-11 02:30:00	14
0316-0040	2017-10-11 02:45:00	0
0316-0040	2017-10-11 03:00:00	0
0316-0040	2017-10-11 03:15:00	0
0316-0040	2017-10-11 03:30:00	0
0316-0040	2017-10-11 03:45:00	0
0316-0040	2017-10-11 04:00:00	0
0316-0040	2017-10-11 04:15:00	40
0316-0040	2017-10-11 04:30:00	158
0316-0040	2017-10-11 04:45:00	8
0316-0040	2017-10-11 05:00:00	42
0316-0040	2017-10-11 05:15:00	18
0316-0040	2017-10-11 05:30:00	411
0316-0040	2017-10-11 05:45:00	197
0316-0040	2017-10-11 06:00:00	946
0316-0040	2017-10-11 06:15:00	969
0316-0040	2017-10-11 06:30:00	361
0316-0040	2017-10-11 06:45:00	196
0316-0040	2017-10-11 07:00:00	101
0316-0040	2017-10-11 07:15:00	94
0316-0040	2017-10-11 07:30:00	98
0316-0040	2017-10-11 07:45:00	154
0316-0040	2017-10-11 08:00:00	38
0316-0040	2017-10-11 08:15:00	62
0316-0040	2017-10-11 08:30:00	70
0316-0040	2017-10-11 08:45:00	380
0316-0040	2017-10-11 09:00:00	153
0316-0040	2017-10-11 09:15:00	229
0316-0040	2017-10-11 09:30:00	30
0316-0040	2017-10-11 09:45:00	63
0316-0040	2017-10-11 10:00:00	98
0316-0040	2017-10-11 10:15:00	41
0316-0040	2017-10-11 10:30:00	315
0316-0040	2017-10-11 10:45:00	411
0316-0040	2017-10-11 11:00:00	15
0316-0040	2017-10-11 11:15:00	18
0316-0040	2017-10-11 11:30:00	146
0316-0040	2017-10-11 11:45:00	49
0316-0040	2017-10-11 12:00:00	16
0316-0040	2017-10-11 12:15:00	290
0316-0040	2017-10-11 12:30:00	370
0316-0040	2017-10-11 12:45:00	245
0316-0040	2017-10-11 13:00:00	55
0316-0040	2017-10-11 13:15:00	57
0316-0040	2017-10-11 13:30:00	45
0316-0040	2017-10-11 13:45:00	237
0316-0040	2017-10-11 14:00:00	289
0316-0040	2017-10-11 14:15:00	1197
0316-0040	2017-10-11 14:30:00	761
0316-0040	2017-10-11 14:45:00	381
0316-0040	2017-10-11 15:00:00	0
0316-0040	2017-10-11 15:15:00	0
0316-0040	2017-10-11 15:30:00	0
0316-0040	2017-10-11 15:45:00	0
0316-0040	2017-10-11 16:00:00	0
0316-0040	2017-10-11 16:15:00	0
0316-0040	2017-10-11 16:30:00	0
0316-0040	2017-10-11 16:45:00	0
0316-0040	2017-10-11 17:00:00	0
0316-0040	2017-10-11 17:15:00	0
0316-0040	2017-10-11 17:30:00	0
0316-0040	2017-10-11 17:45:00	0
0316-0040	2017-10-11 18:00:00	0
0316-0040	2017-10-11 18:15:00	0
0316-0040	2017-10-11 18:30:00	0
0316-0040	2017-10-11 18:45:00	0
0316-0040	2017-10-11 19:00:00	0
0316-0040	2017-10-11 19:15:00	0
0316-0040	2017-10-11 19:30:00	0
0316-0040	2017-10-11 19:45:00	0
0316-0040	2017-10-11 20:00:00	0
0316-0040	2017-10-11 20:15:00	0
0316-0040	2017-10-11 20:30:00	0
0316-0040	2017-10-11 20:45:00	0
0316-0040	2017-10-11 21:00:00	0
0316-0040	2017-10-11 21:15:00	0
0316-0040	2017-10-11 21:30:00	0
0316-0040	2017-10-11 21:45:00	0
0316-0040	2017-10-11 22:00:00	0
0316-0040	2017-10-11 22:15:00	0
0316-0040	2017-10-11 22:30:00	0
0316-0040	2017-10-11 22:45:00	0
0316-0040	2017-10-11 23:00:00	0
0316-0040	2017-10-11 23:15:00	0
0316-0040	2017-10-11 23:30:00	0
0316-0040	2017-10-11 23:45:00	0
