## Supplementary Data 2 for "Digital phenotyping by consumer wearables identifies sleep-associated markers of cardiovascular disease risk and biological aging": ActivityTable_0316-0044-NHC.tsv

0316-0044	2016-11-07 00:00:00	0
0316-0044	2016-11-07 00:15:00	0
0316-0044	2016-11-07 00:30:00	0
0316-0044	2016-11-07 00:45:00	0
0316-0044	2016-11-07 01:00:00	0
0316-0044	2016-11-07 01:15:00	0
0316-0044	2016-11-07 01:30:00	0
0316-0044	2016-11-07 01:45:00	0
0316-0044	2016-11-07 02:00:00	0
0316-0044	2016-11-07 02:15:00	0
0316-0044	2016-11-07 02:30:00	0
0316-0044	2016-11-07 02:45:00	0
0316-0044	2016-11-07 03:00:00	0
0316-0044	2016-11-07 03:15:00	0
0316-0044	2016-11-07 03:30:00	0
0316-0044	2016-11-07 03:45:00	0
0316-0044	2016-11-07 04:00:00	0
0316-0044	2016-11-07 04:15:00	0
0316-0044	2016-11-07 04:30:00	0
0316-0044	2016-11-07 04:45:00	0
0316-0044	2016-11-07 05:00:00	0
0316-0044	2016-11-07 05:15:00	0
0316-0044	2016-11-07 05:30:00	0
0316-0044	2016-11-07 05:45:00	0
0316-0044	2016-11-07 06:00:00	0
0316-0044	2016-11-07 06:15:00	0
0316-0044	2016-11-07 06:30:00	0
0316-0044	2016-11-07 06:45:00	0
0316-0044	2016-11-07 07:00:00	0
0316-0044	2016-11-07 07:15:00	0
0316-0044	2016-11-07 07:30:00	0
0316-0044	2016-11-07 07:45:00	0
0316-0044	2016-11-07 08:00:00	0
0316-0044	2016-11-07 08:15:00	0
0316-0044	2016-11-07 08:30:00	0
0316-0044	2016-11-07 08:45:00	0
0316-0044	2016-11-07 09:00:00	0
0316-0044	2016-11-07 09:15:00	0
0316-0044	2016-11-07 09:30:00	0
0316-0044	2016-11-07 09:45:00	0
0316-0044	2016-11-07 10:00:00	0
0316-0044	2016-11-07 10:15:00	0
0316-0044	2016-11-07 10:30:00	41
0316-0044	2016-11-07 10:45:00	78
0316-0044	2016-11-07 11:00:00	195
0316-0044	2016-11-07 11:15:00	203
0316-0044	2016-11-07 11:30:00	336
0316-0044	2016-11-07 11:45:00	124
0316-0044	2016-11-07 12:00:00	0
0316-0044	2016-11-07 12:15:00	0
0316-0044	2016-11-07 12:30:00	0
0316-0044	2016-11-07 12:45:00	24
0316-0044	2016-11-07 13:00:00	10
0316-0044	2016-11-07 13:15:00	97
0316-0044	2016-11-07 13:30:00	0
0316-0044	2016-11-07 13:45:00	0
0316-0044	2016-11-07 14:00:00	67
0316-0044	2016-11-07 14:15:00	82
0316-0044	2016-11-07 14:30:00	0
0316-0044	2016-11-07 14:45:00	0
0316-0044	2016-11-07 15:00:00	0
0316-0044	2016-11-07 15:15:00	0
0316-0044	2016-11-07 15:30:00	0
0316-0044	2016-11-07 15:45:00	134
0316-0044	2016-11-07 16:00:00	25
0316-0044	2016-11-07 16:15:00	48
0316-0044	2016-11-07 16:30:00	10
0316-0044	2016-11-07 16:45:00	0
0316-0044	2016-11-07 17:00:00	148
0316-0044	2016-11-07 17:15:00	176
0316-0044	2016-11-07 17:30:00	273
0316-0044	2016-11-07 17:45:00	0
0316-0044	2016-11-07 18:00:00	0
0316-0044	2016-11-07 18:15:00	75
0316-0044	2016-11-07 18:30:00	90
0316-0044	2016-11-07 18:45:00	304
0316-0044	2016-11-07 19:00:00	49
0316-0044	2016-11-07 19:15:00	117
0316-0044	2016-11-07 19:30:00	96
0316-0044	2016-11-07 19:45:00	17
0316-0044	2016-11-07 20:00:00	1088
0316-0044	2016-11-07 20:15:00	771
0316-0044	2016-11-07 20:30:00	1408
0316-0044	2016-11-07 20:45:00	1357
0316-0044	2016-11-07 21:00:00	999
0316-0044	2016-11-07 21:15:00	23
0316-0044	2016-11-07 21:30:00	80
0316-0044	2016-11-07 21:45:00	0
0316-0044	2016-11-07 22:00:00	178
0316-0044	2016-11-07 22:15:00	233
0316-0044	2016-11-07 22:30:00	55
0316-0044	2016-11-07 22:45:00	79
0316-0044	2016-11-07 23:00:00	34
0316-0044	2016-11-07 23:15:00	0
0316-0044	2016-11-07 23:30:00	0
0316-0044	2016-11-07 23:45:00	0
0316-0044	2016-11-08 00:00:00	26
0316-0044	2016-11-08 00:15:00	0
0316-0044	2016-11-08 00:30:00	53
0316-0044	2016-11-08 00:45:00	136
0316-0044	2016-11-08 01:00:00	41
0316-0044	2016-11-08 01:15:00	0
0316-0044	2016-11-08 01:30:00	0
0316-0044	2016-11-08 01:45:00	0
0316-0044	2016-11-08 02:00:00	0
0316-0044	2016-11-08 02:15:00	0
0316-0044	2016-11-08 02:30:00	0
0316-0044	2016-11-08 02:45:00	0
0316-0044	2016-11-08 03:00:00	0
0316-0044	2016-11-08 03:15:00	0
0316-0044	2016-11-08 03:30:00	0
0316-0044	2016-11-08 03:45:00	0
0316-0044	2016-11-08 04:00:00	0
0316-0044	2016-11-08 04:15:00	0
0316-0044	2016-11-08 04:30:00	0
0316-0044	2016-11-08 04:45:00	0
0316-0044	2016-11-08 05:00:00	0
0316-0044	2016-11-08 05:15:00	0
0316-0044	2016-11-08 05:30:00	0
0316-0044	2016-11-08 05:45:00	0
0316-0044	2016-11-08 06:00:00	0
0316-0044	2016-11-08 06:15:00	0
0316-0044	2016-11-08 06:30:00	0
0316-0044	2016-11-08 06:45:00	0
0316-0044	2016-11-08 07:00:00	0
0316-0044	2016-11-08 07:15:00	455
0316-0044	2016-11-08 07:30:00	819
0316-0044	2016-11-08 07:45:00	422
0316-0044	2016-11-08 08:00:00	417
0316-0044	2016-11-08 08:15:00	519
0316-0044	2016-11-08 08:30:00	0
0316-0044	2016-11-08 08:45:00	309
0316-0044	2016-11-08 09:00:00	0
0316-0044	2016-11-08 09:15:00	405
0316-0044	2016-11-08 09:30:00	180
0316-0044	2016-11-08 09:45:00	217
0316-0044	2016-11-08 10:00:00	15
0316-0044	2016-11-08 10:15:00	0
0316-0044	2016-11-08 10:30:00	0
0316-0044	2016-11-08 10:45:00	0
0316-0044	2016-11-08 11:00:00	0
0316-0044	2016-11-08 11:15:00	77
0316-0044	2016-11-08 11:30:00	206
0316-0044	2016-11-08 11:45:00	267
0316-0044	2016-11-08 12:00:00	268
0316-0044	2016-11-08 12:15:00	281
0316-0044	2016-11-08 12:30:00	16
0316-0044	2016-11-08 12:45:00	12
0316-0044	2016-11-08 13:00:00	0
0316-0044	2016-11-08 13:15:00	0
0316-0044	2016-11-08 13:30:00	571
0316-0044	2016-11-08 13:45:00	151
0316-0044	2016-11-08 14:00:00	15
0316-0044	2016-11-08 14:15:00	0
0316-0044	2016-11-08 14:30:00	0
0316-0044	2016-11-08 14:45:00	7
0316-0044	2016-11-08 15:00:00	0
0316-0044	2016-11-08 15:15:00	145
0316-0044	2016-11-08 15:30:00	65
0316-0044	2016-11-08 15:45:00	155
0316-0044	2016-11-08 16:00:00	59
0316-0044	2016-11-08 16:15:00	0
0316-0044	2016-11-08 16:30:00	0
0316-0044	2016-11-08 16:45:00	79
0316-0044	2016-11-08 17:00:00	102
0316-0044	2016-11-08 17:15:00	372
0316-0044	2016-11-08 17:30:00	262
0316-0044	2016-11-08 17:45:00	468
0316-0044	2016-11-08 18:00:00	27
0316-0044	2016-11-08 18:15:00	8
0316-0044	2016-11-08 18:30:00	51
0316-0044	2016-11-08 18:45:00	0
0316-0044	2016-11-08 19:00:00	5
0316-0044	2016-11-08 19:15:00	392
0316-0044	2016-11-08 19:30:00	10
0316-0044	2016-11-08 19:45:00	11
0316-0044	2016-11-08 20:00:00	106
0316-0044	2016-11-08 20:15:00	163
0316-0044	2016-11-08 20:30:00	80
0316-0044	2016-11-08 20:45:00	224
0316-0044	2016-11-08 21:00:00	79
0316-0044	2016-11-08 21:15:00	0
0316-0044	2016-11-08 21:30:00	33
0316-0044	2016-11-08 21:45:00	0
0316-0044	2016-11-08 22:00:00	65
0316-0044	2016-11-08 22:15:00	212
0316-0044	2016-11-08 22:30:00	122
0316-0044	2016-11-08 22:45:00	4
0316-0044	2016-11-08 23:00:00	0
0316-0044	2016-11-08 23:15:00	0
0316-0044	2016-11-08 23:30:00	0
0316-0044	2016-11-08 23:45:00	0
0316-0044	2016-11-09 00:00:00	0
0316-0044	2016-11-09 00:15:00	0
0316-0044	2016-11-09 00:30:00	0
0316-0044	2016-11-09 00:45:00	0
0316-0044	2016-11-09 01:00:00	0
0316-0044	2016-11-09 01:15:00	0
0316-0044	2016-11-09 01:30:00	0
0316-0044	2016-11-09 01:45:00	0
0316-0044	2016-11-09 02:00:00	0
0316-0044	2016-11-09 02:15:00	0
0316-0044	2016-11-09 02:30:00	0
0316-0044	2016-11-09 02:45:00	0
0316-0044	2016-11-09 03:00:00	0
0316-0044	2016-11-09 03:15:00	0
0316-0044	2016-11-09 03:30:00	0
0316-0044	2016-11-09 03:45:00	0
0316-0044	2016-11-09 04:00:00	0
0316-0044	2016-11-09 04:15:00	0
0316-0044	2016-11-09 04:30:00	0
0316-0044	2016-11-09 04:45:00	0
0316-0044	2016-11-09 05:00:00	0
0316-0044	2016-11-09 05:15:00	0
0316-0044	2016-11-09 05:30:00	0
0316-0044	2016-11-09 05:45:00	0
0316-0044	2016-11-09 06:00:00	0
0316-0044	2016-11-09 06:15:00	0
0316-0044	2016-11-09 06:30:00	0
0316-0044	2016-11-09 06:45:00	7
0316-0044	2016-11-09 07:00:00	42
0316-0044	2016-11-09 07:15:00	369
0316-0044	2016-11-09 07:30:00	0
0316-0044	2016-11-09 07:45:00	0
0316-0044	2016-11-09 08:00:00	690
0316-0044	2016-11-09 08:15:00	457
0316-0044	2016-11-09 08:30:00	39
0316-0044	2016-11-09 08:45:00	4
0316-0044	2016-11-09 09:00:00	212
0316-0044	2016-11-09 09:15:00	0
0316-0044	2016-11-09 09:30:00	393
0316-0044	2016-11-09 09:45:00	414
0316-0044	2016-11-09 10:00:00	120
0316-0044	2016-11-09 10:15:00	26
0316-0044	2016-11-09 10:30:00	0
0316-0044	2016-11-09 10:45:00	0
0316-0044	2016-11-09 11:00:00	111
0316-0044	2016-11-09 11:15:00	0
0316-0044	2016-11-09 11:30:00	0
0316-0044	2016-11-09 11:45:00	0
0316-0044	2016-11-09 12:00:00	706
0316-0044	2016-11-09 12:15:00	39
0316-0044	2016-11-09 12:30:00	27
0316-0044	2016-11-09 12:45:00	410
0316-0044	2016-11-09 13:00:00	827
0316-0044	2016-11-09 13:15:00	0
0316-0044	2016-11-09 13:30:00	0
0316-0044	2016-11-09 13:45:00	95
0316-0044	2016-11-09 14:00:00	101
0316-0044	2016-11-09 14:15:00	30
0316-0044	2016-11-09 14:30:00	64
0316-0044	2016-11-09 14:45:00	68
0316-0044	2016-11-09 15:00:00	0
0316-0044	2016-11-09 15:15:00	0
0316-0044	2016-11-09 15:30:00	7
0316-0044	2016-11-09 15:45:00	124
0316-0044	2016-11-09 16:00:00	0
0316-0044	2016-11-09 16:15:00	0
0316-0044	2016-11-09 16:30:00	0
0316-0044	2016-11-09 16:45:00	0
0316-0044	2016-11-09 17:00:00	44
0316-0044	2016-11-09 17:15:00	469
0316-0044	2016-11-09 17:30:00	38
0316-0044	2016-11-09 17:45:00	139
0316-0044	2016-11-09 18:00:00	508
0316-0044	2016-11-09 18:15:00	97
0316-0044	2016-11-09 18:30:00	110
0316-0044	2016-11-09 18:45:00	82
0316-0044	2016-11-09 19:00:00	66
0316-0044	2016-11-09 19:15:00	49
0316-0044	2016-11-09 19:30:00	115
0316-0044	2016-11-09 19:45:00	213
0316-0044	2016-11-09 20:00:00	328
0316-0044	2016-11-09 20:15:00	832
0316-0044	2016-11-09 20:30:00	1162
0316-0044	2016-11-09 20:45:00	681
0316-0044	2016-11-09 21:00:00	1063
0316-0044	2016-11-09 21:15:00	59
0316-0044	2016-11-09 21:30:00	47
0316-0044	2016-11-09 21:45:00	99
0316-0044	2016-11-09 22:00:00	233
0316-0044	2016-11-09 22:15:00	29
0316-0044	2016-11-09 22:30:00	324
0316-0044	2016-11-09 22:45:00	0
0316-0044	2016-11-09 23:00:00	0
0316-0044	2016-11-09 23:15:00	0
0316-0044	2016-11-09 23:30:00	0
0316-0044	2016-11-09 23:45:00	0
0316-0044	2016-11-10 00:00:00	295
0316-0044	2016-11-10 00:15:00	84
0316-0044	2016-11-10 00:30:00	46
0316-0044	2016-11-10 00:45:00	109
0316-0044	2016-11-10 01:00:00	9
0316-0044	2016-11-10 01:15:00	0
0316-0044	2016-11-10 01:30:00	0
0316-0044	2016-11-10 01:45:00	0
0316-0044	2016-11-10 02:00:00	0
0316-0044	2016-11-10 02:15:00	0
0316-0044	2016-11-10 02:30:00	0
0316-0044	2016-11-10 02:45:00	0
0316-0044	2016-11-10 03:00:00	0
0316-0044	2016-11-10 03:15:00	0
0316-0044	2016-11-10 03:30:00	0
0316-0044	2016-11-10 03:45:00	0
0316-0044	2016-11-10 04:00:00	0
0316-0044	2016-11-10 04:15:00	0
0316-0044	2016-11-10 04:30:00	0
0316-0044	2016-11-10 04:45:00	0
0316-0044	2016-11-10 05:00:00	0
0316-0044	2016-11-10 05:15:00	0
0316-0044	2016-11-10 05:30:00	0
0316-0044	2016-11-10 05:45:00	0
0316-0044	2016-11-10 06:00:00	0
0316-0044	2016-11-10 06:15:00	0
0316-0044	2016-11-10 06:30:00	0
0316-0044	2016-11-10 06:45:00	0
0316-0044	2016-11-10 07:00:00	179
0316-0044	2016-11-10 07:15:00	292
0316-0044	2016-11-10 07:30:00	487
0316-0044	2016-11-10 07:45:00	431
0316-0044	2016-11-10 08:00:00	176
0316-0044	2016-11-10 08:15:00	14
0316-0044	2016-11-10 08:30:00	18
0316-0044	2016-11-10 08:45:00	0
0316-0044	2016-11-10 09:00:00	514
0316-0044	2016-11-10 09:15:00	0
0316-0044	2016-11-10 09:30:00	0
0316-0044	2016-11-10 09:45:00	0
0316-0044	2016-11-10 10:00:00	137
0316-0044	2016-11-10 10:15:00	0
0316-0044	2016-11-10 10:30:00	0
0316-0044	2016-11-10 10:45:00	0
0316-0044	2016-11-10 11:00:00	0
0316-0044	2016-11-10 11:15:00	6
0316-0044	2016-11-10 11:30:00	746
0316-0044	2016-11-10 11:45:00	0
0316-0044	2016-11-10 12:00:00	606
0316-0044	2016-11-10 12:15:00	884
0316-0044	2016-11-10 12:30:00	99
0316-0044	2016-11-10 12:45:00	0
0316-0044	2016-11-10 13:00:00	0
0316-0044	2016-11-10 13:15:00	44
0316-0044	2016-11-10 13:30:00	64
0316-0044	2016-11-10 13:45:00	0
0316-0044	2016-11-10 14:00:00	54
0316-0044	2016-11-10 14:15:00	58
0316-0044	2016-11-10 14:30:00	16
0316-0044	2016-11-10 14:45:00	0
0316-0044	2016-11-10 15:00:00	52
0316-0044	2016-11-10 15:15:00	0
0316-0044	2016-11-10 15:30:00	0
0316-0044	2016-11-10 15:45:00	0
0316-0044	2016-11-10 16:00:00	0
0316-0044	2016-11-10 16:15:00	0
0316-0044	2016-11-10 16:30:00	0
0316-0044	2016-11-10 16:45:00	0
0316-0044	2016-11-10 17:00:00	93
0316-0044	2016-11-10 17:15:00	471
0316-0044	2016-11-10 17:30:00	0
0316-0044	2016-11-10 17:45:00	237
0316-0044	2016-11-10 18:00:00	75
0316-0044	2016-11-10 18:15:00	148
0316-0044	2016-11-10 18:30:00	84
0316-0044	2016-11-10 18:45:00	248
0316-0044	2016-11-10 19:00:00	137
0316-0044	2016-11-10 19:15:00	0
0316-0044	2016-11-10 19:30:00	301
0316-0044	2016-11-10 19:45:00	0
0316-0044	2016-11-10 20:00:00	0
0316-0044	2016-11-10 20:15:00	122
0316-0044	2016-11-10 20:30:00	0
0316-0044	2016-11-10 20:45:00	0
0316-0044	2016-11-10 21:00:00	114
0316-0044	2016-11-10 21:15:00	915
0316-0044	2016-11-10 21:30:00	1755
0316-0044	2016-11-10 21:45:00	663
0316-0044	2016-11-10 22:00:00	449
0316-0044	2016-11-10 22:15:00	1594
0316-0044	2016-11-10 22:30:00	229
0316-0044	2016-11-10 22:45:00	0
0316-0044	2016-11-10 23:00:00	206
0316-0044	2016-11-10 23:15:00	39
0316-0044	2016-11-10 23:30:00	22
0316-0044	2016-11-10 23:45:00	6
0316-0044	2016-11-11 00:00:00	123
0316-0044	2016-11-11 00:15:00	0
0316-0044	2016-11-11 00:30:00	0
0316-0044	2016-11-11 00:45:00	0
0316-0044	2016-11-11 01:00:00	0
0316-0044	2016-11-11 01:15:00	7
0316-0044	2016-11-11 01:30:00	0
0316-0044	2016-11-11 01:45:00	0
0316-0044	2016-11-11 02:00:00	0
0316-0044	2016-11-11 02:15:00	0
0316-0044	2016-11-11 02:30:00	0
0316-0044	2016-11-11 02:45:00	0
0316-0044	2016-11-11 03:00:00	0
0316-0044	2016-11-11 03:15:00	0
0316-0044	2016-11-11 03:30:00	0
0316-0044	2016-11-11 03:45:00	0
0316-0044	2016-11-11 04:00:00	0
0316-0044	2016-11-11 04:15:00	0
0316-0044	2016-11-11 04:30:00	0
0316-0044	2016-11-11 04:45:00	0
0316-0044	2016-11-11 05:00:00	0
0316-0044	2016-11-11 05:15:00	0
0316-0044	2016-11-11 05:30:00	0
0316-0044	2016-11-11 05:45:00	0
0316-0044	2016-11-11 06:00:00	0
0316-0044	2016-11-11 06:15:00	0
0316-0044	2016-11-11 06:30:00	0
0316-0044	2016-11-11 06:45:00	0
0316-0044	2016-11-11 07:00:00	0
0316-0044	2016-11-11 07:15:00	145
0316-0044	2016-11-11 07:30:00	428
0316-0044	2016-11-11 07:45:00	431
0316-0044	2016-11-11 08:00:00	238
0316-0044	2016-11-11 08:15:00	228
0316-0044	2016-11-11 08:30:00	189
0316-0044	2016-11-11 08:45:00	35
0316-0044	2016-11-11 09:00:00	0
0316-0044	2016-11-11 09:15:00	119
0316-0044	2016-11-11 09:30:00	77
0316-0044	2016-11-11 09:45:00	0
0316-0044	2016-11-11 10:00:00	0
0316-0044	2016-11-11 10:15:00	0
0316-0044	2016-11-11 10:30:00	0
0316-0044	2016-11-11 10:45:00	0
0316-0044	2016-11-11 11:00:00	0
0316-0044	2016-11-11 11:15:00	0
0316-0044	2016-11-11 11:30:00	0
0316-0044	2016-11-11 11:45:00	0
0316-0044	2016-11-11 12:00:00	0
0316-0044	2016-11-11 12:15:00	0
0316-0044	2016-11-11 12:30:00	0
0316-0044	2016-11-11 12:45:00	0
0316-0044	2016-11-11 13:00:00	0
0316-0044	2016-11-11 13:15:00	0
0316-0044	2016-11-11 13:30:00	0
0316-0044	2016-11-11 13:45:00	0
0316-0044	2016-11-11 14:00:00	0
0316-0044	2016-11-11 14:15:00	0
0316-0044	2016-11-11 14:30:00	0
0316-0044	2016-11-11 14:45:00	0
0316-0044	2016-11-11 15:00:00	0
0316-0044	2016-11-11 15:15:00	0
0316-0044	2016-11-11 15:30:00	0
0316-0044	2016-11-11 15:45:00	0
0316-0044	2016-11-11 16:00:00	0
0316-0044	2016-11-11 16:15:00	0
0316-0044	2016-11-11 16:30:00	0
0316-0044	2016-11-11 16:45:00	0
0316-0044	2016-11-11 17:00:00	0
0316-0044	2016-11-11 17:15:00	0
0316-0044	2016-11-11 17:30:00	0
0316-0044	2016-11-11 17:45:00	0
0316-0044	2016-11-11 18:00:00	0
0316-0044	2016-11-11 18:15:00	0
0316-0044	2016-11-11 18:30:00	0
0316-0044	2016-11-11 18:45:00	0
0316-0044	2016-11-11 19:00:00	0
0316-0044	2016-11-11 19:15:00	0
0316-0044	2016-11-11 19:30:00	0
0316-0044	2016-11-11 19:45:00	0
0316-0044	2016-11-11 20:00:00	0
0316-0044	2016-11-11 20:15:00	0
0316-0044	2016-11-11 20:30:00	0
0316-0044	2016-11-11 20:45:00	0
0316-0044	2016-11-11 21:00:00	0
0316-0044	2016-11-11 21:15:00	0
0316-0044	2016-11-11 21:30:00	0
0316-0044	2016-11-11 21:45:00	0
0316-0044	2016-11-11 22:00:00	0
0316-0044	2016-11-11 22:15:00	0
0316-0044	2016-11-11 22:30:00	0
0316-0044	2016-11-11 22:45:00	0
0316-0044	2016-11-11 23:00:00	0
0316-0044	2016-11-11 23:15:00	0
0316-0044	2016-11-11 23:30:00	0
0316-0044	2016-11-11 23:45:00	0
