## Supplementary Data 2 for "Digital phenotyping by consumer wearables identifies sleep-associated markers of cardiovascular disease risk and biological aging": ActivityTable_0316-0054-NHC.tsv

0316-0054	2017-07-12 00:00:00	0
0316-0054	2017-07-12 00:15:00	0
0316-0054	2017-07-12 00:30:00	0
0316-0054	2017-07-12 00:45:00	0
0316-0054	2017-07-12 01:00:00	0
0316-0054	2017-07-12 01:15:00	0
0316-0054	2017-07-12 01:30:00	0
0316-0054	2017-07-12 01:45:00	0
0316-0054	2017-07-12 02:00:00	0
0316-0054	2017-07-12 02:15:00	0
0316-0054	2017-07-12 02:30:00	0
0316-0054	2017-07-12 02:45:00	0
0316-0054	2017-07-12 03:00:00	0
0316-0054	2017-07-12 03:15:00	0
0316-0054	2017-07-12 03:30:00	0
0316-0054	2017-07-12 03:45:00	0
0316-0054	2017-07-12 04:00:00	0
0316-0054	2017-07-12 04:15:00	0
0316-0054	2017-07-12 04:30:00	0
0316-0054	2017-07-12 04:45:00	0
0316-0054	2017-07-12 05:00:00	0
0316-0054	2017-07-12 05:15:00	0
0316-0054	2017-07-12 05:30:00	0
0316-0054	2017-07-12 05:45:00	0
0316-0054	2017-07-12 06:00:00	0
0316-0054	2017-07-12 06:15:00	0
0316-0054	2017-07-12 06:30:00	0
0316-0054	2017-07-12 06:45:00	0
0316-0054	2017-07-12 07:00:00	0
0316-0054	2017-07-12 07:15:00	0
0316-0054	2017-07-12 07:30:00	0
0316-0054	2017-07-12 07:45:00	0
0316-0054	2017-07-12 08:00:00	0
0316-0054	2017-07-12 08:15:00	0
0316-0054	2017-07-12 08:30:00	0
0316-0054	2017-07-12 08:45:00	0
0316-0054	2017-07-12 09:00:00	0
0316-0054	2017-07-12 09:15:00	0
0316-0054	2017-07-12 09:30:00	0
0316-0054	2017-07-12 09:45:00	0
0316-0054	2017-07-12 10:00:00	0
0316-0054	2017-07-12 10:15:00	0
0316-0054	2017-07-12 10:30:00	232
0316-0054	2017-07-12 10:45:00	28
0316-0054	2017-07-12 11:00:00	0
0316-0054	2017-07-12 11:15:00	0
0316-0054	2017-07-12 11:30:00	186
0316-0054	2017-07-12 11:45:00	619
0316-0054	2017-07-12 12:00:00	244
0316-0054	2017-07-12 12:15:00	292
0316-0054	2017-07-12 12:30:00	211
0316-0054	2017-07-12 12:45:00	117
0316-0054	2017-07-12 13:00:00	867
0316-0054	2017-07-12 13:15:00	0
0316-0054	2017-07-12 13:30:00	20
0316-0054	2017-07-12 13:45:00	13
0316-0054	2017-07-12 14:00:00	186
0316-0054	2017-07-12 14:15:00	0
0316-0054	2017-07-12 14:30:00	0
0316-0054	2017-07-12 14:45:00	0
0316-0054	2017-07-12 15:00:00	0
0316-0054	2017-07-12 15:15:00	0
0316-0054	2017-07-12 15:30:00	0
0316-0054	2017-07-12 15:45:00	0
0316-0054	2017-07-12 16:00:00	0
0316-0054	2017-07-12 16:15:00	56
0316-0054	2017-07-12 16:30:00	0
0316-0054	2017-07-12 16:45:00	61
0316-0054	2017-07-12 17:00:00	0
0316-0054	2017-07-12 17:15:00	0
0316-0054	2017-07-12 17:30:00	0
0316-0054	2017-07-12 17:45:00	0
0316-0054	2017-07-12 18:00:00	0
0316-0054	2017-07-12 18:15:00	77
0316-0054	2017-07-12 18:30:00	9
0316-0054	2017-07-12 18:45:00	0
0316-0054	2017-07-12 19:00:00	0
0316-0054	2017-07-12 19:15:00	0
0316-0054	2017-07-12 19:30:00	0
0316-0054	2017-07-12 19:45:00	14
0316-0054	2017-07-12 20:00:00	0
0316-0054	2017-07-12 20:15:00	50
0316-0054	2017-07-12 20:30:00	43
0316-0054	2017-07-12 20:45:00	53
0316-0054	2017-07-12 21:00:00	8
0316-0054	2017-07-12 21:15:00	0
0316-0054	2017-07-12 21:30:00	136
0316-0054	2017-07-12 21:45:00	99
0316-0054	2017-07-12 22:00:00	0
0316-0054	2017-07-12 22:15:00	0
0316-0054	2017-07-12 22:30:00	0
0316-0054	2017-07-12 22:45:00	0
0316-0054	2017-07-12 23:00:00	16
0316-0054	2017-07-12 23:15:00	0
0316-0054	2017-07-12 23:30:00	7
0316-0054	2017-07-12 23:45:00	0
0316-0054	2017-07-13 00:00:00	0
0316-0054	2017-07-13 00:15:00	15
0316-0054	2017-07-13 00:30:00	0
0316-0054	2017-07-13 00:45:00	0
0316-0054	2017-07-13 01:00:00	0
0316-0054	2017-07-13 01:15:00	0
0316-0054	2017-07-13 01:30:00	11
0316-0054	2017-07-13 01:45:00	0
0316-0054	2017-07-13 02:00:00	0
0316-0054	2017-07-13 02:15:00	0
0316-0054	2017-07-13 02:30:00	0
0316-0054	2017-07-13 02:45:00	0
0316-0054	2017-07-13 03:00:00	0
0316-0054	2017-07-13 03:15:00	6
0316-0054	2017-07-13 03:30:00	0
0316-0054	2017-07-13 03:45:00	0
0316-0054	2017-07-13 04:00:00	0
0316-0054	2017-07-13 04:15:00	0
0316-0054	2017-07-13 04:30:00	0
0316-0054	2017-07-13 04:45:00	30
0316-0054	2017-07-13 05:00:00	0
0316-0054	2017-07-13 05:15:00	0
0316-0054	2017-07-13 05:30:00	0
0316-0054	2017-07-13 05:45:00	0
0316-0054	2017-07-13 06:00:00	0
0316-0054	2017-07-13 06:15:00	0
0316-0054	2017-07-13 06:30:00	0
0316-0054	2017-07-13 06:45:00	0
0316-0054	2017-07-13 07:00:00	0
0316-0054	2017-07-13 07:15:00	25
0316-0054	2017-07-13 07:30:00	20
0316-0054	2017-07-13 07:45:00	78
0316-0054	2017-07-13 08:00:00	102
0316-0054	2017-07-13 08:15:00	122
0316-0054	2017-07-13 08:30:00	45
0316-0054	2017-07-13 08:45:00	0
0316-0054	2017-07-13 09:00:00	0
0316-0054	2017-07-13 09:15:00	0
0316-0054	2017-07-13 09:30:00	0
0316-0054	2017-07-13 09:45:00	0
0316-0054	2017-07-13 10:00:00	0
0316-0054	2017-07-13 10:15:00	110
0316-0054	2017-07-13 10:30:00	199
0316-0054	2017-07-13 10:45:00	1040
0316-0054	2017-07-13 11:00:00	69
0316-0054	2017-07-13 11:15:00	282
0316-0054	2017-07-13 11:30:00	52
0316-0054	2017-07-13 11:45:00	587
0316-0054	2017-07-13 12:00:00	205
0316-0054	2017-07-13 12:15:00	83
0316-0054	2017-07-13 12:30:00	0
0316-0054	2017-07-13 12:45:00	105
0316-0054	2017-07-13 13:00:00	106
0316-0054	2017-07-13 13:15:00	145
0316-0054	2017-07-13 13:30:00	33
0316-0054	2017-07-13 13:45:00	25
0316-0054	2017-07-13 14:00:00	39
0316-0054	2017-07-13 14:15:00	0
0316-0054	2017-07-13 14:30:00	202
0316-0054	2017-07-13 14:45:00	33
0316-0054	2017-07-13 15:00:00	30
0316-0054	2017-07-13 15:15:00	0
0316-0054	2017-07-13 15:30:00	36
0316-0054	2017-07-13 15:45:00	36
0316-0054	2017-07-13 16:00:00	33
0316-0054	2017-07-13 16:15:00	17
0316-0054	2017-07-13 16:30:00	70
0316-0054	2017-07-13 16:45:00	118
0316-0054	2017-07-13 17:00:00	131
0316-0054	2017-07-13 17:15:00	9
0316-0054	2017-07-13 17:30:00	49
0316-0054	2017-07-13 17:45:00	0
0316-0054	2017-07-13 18:00:00	689
0316-0054	2017-07-13 18:15:00	0
0316-0054	2017-07-13 18:30:00	389
0316-0054	2017-07-13 18:45:00	498
0316-0054	2017-07-13 19:00:00	245
0316-0054	2017-07-13 19:15:00	0
0316-0054	2017-07-13 19:30:00	0
0316-0054	2017-07-13 19:45:00	0
0316-0054	2017-07-13 20:00:00	0
0316-0054	2017-07-13 20:15:00	0
0316-0054	2017-07-13 20:30:00	38
0316-0054	2017-07-13 20:45:00	0
0316-0054	2017-07-13 21:00:00	206
0316-0054	2017-07-13 21:15:00	74
0316-0054	2017-07-13 21:30:00	190
0316-0054	2017-07-13 21:45:00	79
0316-0054	2017-07-13 22:00:00	0
0316-0054	2017-07-13 22:15:00	0
0316-0054	2017-07-13 22:30:00	0
0316-0054	2017-07-13 22:45:00	0
0316-0054	2017-07-13 23:00:00	0
0316-0054	2017-07-13 23:15:00	0
0316-0054	2017-07-13 23:30:00	0
0316-0054	2017-07-13 23:45:00	0
0316-0054	2017-07-14 00:00:00	0
0316-0054	2017-07-14 00:15:00	0
0316-0054	2017-07-14 00:30:00	0
0316-0054	2017-07-14 00:45:00	0
0316-0054	2017-07-14 01:00:00	0
0316-0054	2017-07-14 01:15:00	0
0316-0054	2017-07-14 01:30:00	22
0316-0054	2017-07-14 01:45:00	0
0316-0054	2017-07-14 02:00:00	0
0316-0054	2017-07-14 02:15:00	0
0316-0054	2017-07-14 02:30:00	0
0316-0054	2017-07-14 02:45:00	0
0316-0054	2017-07-14 03:00:00	9
0316-0054	2017-07-14 03:15:00	0
0316-0054	2017-07-14 03:30:00	0
0316-0054	2017-07-14 03:45:00	0
0316-0054	2017-07-14 04:00:00	0
0316-0054	2017-07-14 04:15:00	0
0316-0054	2017-07-14 04:30:00	0
0316-0054	2017-07-14 04:45:00	5
0316-0054	2017-07-14 05:00:00	0
0316-0054	2017-07-14 05:15:00	49
0316-0054	2017-07-14 05:30:00	48
0316-0054	2017-07-14 05:45:00	19
0316-0054	2017-07-14 06:00:00	95
0316-0054	2017-07-14 06:15:00	40
0316-0054	2017-07-14 06:30:00	357
0316-0054	2017-07-14 06:45:00	484
0316-0054	2017-07-14 07:00:00	53
0316-0054	2017-07-14 07:15:00	322
0316-0054	2017-07-14 07:30:00	990
0316-0054	2017-07-14 07:45:00	508
0316-0054	2017-07-14 08:00:00	7
0316-0054	2017-07-14 08:15:00	285
0316-0054	2017-07-14 08:30:00	272
0316-0054	2017-07-14 08:45:00	65
0316-0054	2017-07-14 09:00:00	138
0316-0054	2017-07-14 09:15:00	69
0316-0054	2017-07-14 09:30:00	435
0316-0054	2017-07-14 09:45:00	353
0316-0054	2017-07-14 10:00:00	0
0316-0054	2017-07-14 10:15:00	262
0316-0054	2017-07-14 10:30:00	411
0316-0054	2017-07-14 10:45:00	42
0316-0054	2017-07-14 11:00:00	0
0316-0054	2017-07-14 11:15:00	0
0316-0054	2017-07-14 11:30:00	0
0316-0054	2017-07-14 11:45:00	57
0316-0054	2017-07-14 12:00:00	413
0316-0054	2017-07-14 12:15:00	7
0316-0054	2017-07-14 12:30:00	142
0316-0054	2017-07-14 12:45:00	279
0316-0054	2017-07-14 13:00:00	201
0316-0054	2017-07-14 13:15:00	23
0316-0054	2017-07-14 13:30:00	0
0316-0054	2017-07-14 13:45:00	0
0316-0054	2017-07-14 14:00:00	61
0316-0054	2017-07-14 14:15:00	0
0316-0054	2017-07-14 14:30:00	0
0316-0054	2017-07-14 14:45:00	0
0316-0054	2017-07-14 15:00:00	117
0316-0054	2017-07-14 15:15:00	0
0316-0054	2017-07-14 15:30:00	0
0316-0054	2017-07-14 15:45:00	0
0316-0054	2017-07-14 16:00:00	4
0316-0054	2017-07-14 16:15:00	0
0316-0054	2017-07-14 16:30:00	143
0316-0054	2017-07-14 16:45:00	410
0316-0054	2017-07-14 17:00:00	23
0316-0054	2017-07-14 17:15:00	56
0316-0054	2017-07-14 17:30:00	0
0316-0054	2017-07-14 17:45:00	308
0316-0054	2017-07-14 18:00:00	86
0316-0054	2017-07-14 18:15:00	206
0316-0054	2017-07-14 18:30:00	14
0316-0054	2017-07-14 18:45:00	343
0316-0054	2017-07-14 19:00:00	10
0316-0054	2017-07-14 19:15:00	287
0316-0054	2017-07-14 19:30:00	114
0316-0054	2017-07-14 19:45:00	9
0316-0054	2017-07-14 20:00:00	28
0316-0054	2017-07-14 20:15:00	0
0316-0054	2017-07-14 20:30:00	30
0316-0054	2017-07-14 20:45:00	6
0316-0054	2017-07-14 21:00:00	10
0316-0054	2017-07-14 21:15:00	15
0316-0054	2017-07-14 21:30:00	50
0316-0054	2017-07-14 21:45:00	0
0316-0054	2017-07-14 22:00:00	171
0316-0054	2017-07-14 22:15:00	340
0316-0054	2017-07-14 22:30:00	330
0316-0054	2017-07-14 22:45:00	5
0316-0054	2017-07-14 23:00:00	123
0316-0054	2017-07-14 23:15:00	0
0316-0054	2017-07-14 23:30:00	0
0316-0054	2017-07-14 23:45:00	0
0316-0054	2017-07-15 00:00:00	6
0316-0054	2017-07-15 00:15:00	63
0316-0054	2017-07-15 00:30:00	0
0316-0054	2017-07-15 00:45:00	0
0316-0054	2017-07-15 01:00:00	0
0316-0054	2017-07-15 01:15:00	0
0316-0054	2017-07-15 01:30:00	4
0316-0054	2017-07-15 01:45:00	6
0316-0054	2017-07-15 02:00:00	0
0316-0054	2017-07-15 02:15:00	7
0316-0054	2017-07-15 02:30:00	0
0316-0054	2017-07-15 02:45:00	0
0316-0054	2017-07-15 03:00:00	0
0316-0054	2017-07-15 03:15:00	0
0316-0054	2017-07-15 03:30:00	0
0316-0054	2017-07-15 03:45:00	0
0316-0054	2017-07-15 04:00:00	0
0316-0054	2017-07-15 04:15:00	48
0316-0054	2017-07-15 04:30:00	0
0316-0054	2017-07-15 04:45:00	0
0316-0054	2017-07-15 05:00:00	0
0316-0054	2017-07-15 05:15:00	0
0316-0054	2017-07-15 05:30:00	0
0316-0054	2017-07-15 05:45:00	0
0316-0054	2017-07-15 06:00:00	0
0316-0054	2017-07-15 06:15:00	0
0316-0054	2017-07-15 06:30:00	0
0316-0054	2017-07-15 06:45:00	0
0316-0054	2017-07-15 07:00:00	4
0316-0054	2017-07-15 07:15:00	0
0316-0054	2017-07-15 07:30:00	77
0316-0054	2017-07-15 07:45:00	57
0316-0054	2017-07-15 08:00:00	93
0316-0054	2017-07-15 08:15:00	85
0316-0054	2017-07-15 08:30:00	0
0316-0054	2017-07-15 08:45:00	0
0316-0054	2017-07-15 09:00:00	0
0316-0054	2017-07-15 09:15:00	0
0316-0054	2017-07-15 09:30:00	0
0316-0054	2017-07-15 09:45:00	0
0316-0054	2017-07-15 10:00:00	65
0316-0054	2017-07-15 10:15:00	472
0316-0054	2017-07-15 10:30:00	965
0316-0054	2017-07-15 10:45:00	116
0316-0054	2017-07-15 11:00:00	386
0316-0054	2017-07-15 11:15:00	0
0316-0054	2017-07-15 11:30:00	1343
0316-0054	2017-07-15 11:45:00	257
0316-0054	2017-07-15 12:00:00	0
0316-0054	2017-07-15 12:15:00	126
0316-0054	2017-07-15 12:30:00	0
0316-0054	2017-07-15 12:45:00	26
0316-0054	2017-07-15 13:00:00	17
0316-0054	2017-07-15 13:15:00	234
0316-0054	2017-07-15 13:30:00	0
0316-0054	2017-07-15 13:45:00	32
0316-0054	2017-07-15 14:00:00	65
0316-0054	2017-07-15 14:15:00	28
0316-0054	2017-07-15 14:30:00	29
0316-0054	2017-07-15 14:45:00	46
0316-0054	2017-07-15 15:00:00	31
0316-0054	2017-07-15 15:15:00	31
0316-0054	2017-07-15 15:30:00	43
0316-0054	2017-07-15 15:45:00	50
0316-0054	2017-07-15 16:00:00	7
0316-0054	2017-07-15 16:15:00	23
0316-0054	2017-07-15 16:30:00	6
0316-0054	2017-07-15 16:45:00	80
0316-0054	2017-07-15 17:00:00	351
0316-0054	2017-07-15 17:15:00	0
0316-0054	2017-07-15 17:30:00	0
0316-0054	2017-07-15 17:45:00	0
0316-0054	2017-07-15 18:00:00	91
0316-0054	2017-07-15 18:15:00	110
0316-0054	2017-07-15 18:30:00	1300
0316-0054	2017-07-15 18:45:00	24
0316-0054	2017-07-15 19:00:00	200
0316-0054	2017-07-15 19:15:00	212
0316-0054	2017-07-15 19:30:00	10
0316-0054	2017-07-15 19:45:00	40
0316-0054	2017-07-15 20:00:00	87
0316-0054	2017-07-15 20:15:00	31
0316-0054	2017-07-15 20:30:00	28
0316-0054	2017-07-15 20:45:00	459
0316-0054	2017-07-15 21:00:00	1034
0316-0054	2017-07-15 21:15:00	31
0316-0054	2017-07-15 21:30:00	247
0316-0054	2017-07-15 21:45:00	0
0316-0054	2017-07-15 22:00:00	231
0316-0054	2017-07-15 22:15:00	13
0316-0054	2017-07-15 22:30:00	0
0316-0054	2017-07-15 22:45:00	0
0316-0054	2017-07-15 23:00:00	0
0316-0054	2017-07-15 23:15:00	0
0316-0054	2017-07-15 23:30:00	0
0316-0054	2017-07-15 23:45:00	0
0316-0054	2017-07-16 00:00:00	0
0316-0054	2017-07-16 00:15:00	0
0316-0054	2017-07-16 00:30:00	0
0316-0054	2017-07-16 00:45:00	0
0316-0054	2017-07-16 01:00:00	0
0316-0054	2017-07-16 01:15:00	0
0316-0054	2017-07-16 01:30:00	0
0316-0054	2017-07-16 01:45:00	0
0316-0054	2017-07-16 02:00:00	11
0316-0054	2017-07-16 02:15:00	10
0316-0054	2017-07-16 02:30:00	0
0316-0054	2017-07-16 02:45:00	0
0316-0054	2017-07-16 03:00:00	0
0316-0054	2017-07-16 03:15:00	57
0316-0054	2017-07-16 03:30:00	17
0316-0054	2017-07-16 03:45:00	0
0316-0054	2017-07-16 04:00:00	0
0316-0054	2017-07-16 04:15:00	0
0316-0054	2017-07-16 04:30:00	0
0316-0054	2017-07-16 04:45:00	8
0316-0054	2017-07-16 05:00:00	0
0316-0054	2017-07-16 05:15:00	0
0316-0054	2017-07-16 05:30:00	0
0316-0054	2017-07-16 05:45:00	0
0316-0054	2017-07-16 06:00:00	0
0316-0054	2017-07-16 06:15:00	0
0316-0054	2017-07-16 06:30:00	7
0316-0054	2017-07-16 06:45:00	0
0316-0054	2017-07-16 07:00:00	0
0316-0054	2017-07-16 07:15:00	0
0316-0054	2017-07-16 07:30:00	148
0316-0054	2017-07-16 07:45:00	123
0316-0054	2017-07-16 08:00:00	130
0316-0054	2017-07-16 08:15:00	118
0316-0054	2017-07-16 08:30:00	0
0316-0054	2017-07-16 08:45:00	0
0316-0054	2017-07-16 09:00:00	0
0316-0054	2017-07-16 09:15:00	0
0316-0054	2017-07-16 09:30:00	0
0316-0054	2017-07-16 09:45:00	0
0316-0054	2017-07-16 10:00:00	0
0316-0054	2017-07-16 10:15:00	0
0316-0054	2017-07-16 10:30:00	29
0316-0054	2017-07-16 10:45:00	62
0316-0054	2017-07-16 11:00:00	350
0316-0054	2017-07-16 11:15:00	383
0316-0054	2017-07-16 11:30:00	336
0316-0054	2017-07-16 11:45:00	381
0316-0054	2017-07-16 12:00:00	1004
0316-0054	2017-07-16 12:15:00	0
0316-0054	2017-07-16 12:30:00	4
0316-0054	2017-07-16 12:45:00	89
0316-0054	2017-07-16 13:00:00	45
0316-0054	2017-07-16 13:15:00	98
0316-0054	2017-07-16 13:30:00	143
0316-0054	2017-07-16 13:45:00	0
0316-0054	2017-07-16 14:00:00	10
0316-0054	2017-07-16 14:15:00	0
0316-0054	2017-07-16 14:30:00	0
0316-0054	2017-07-16 14:45:00	19
0316-0054	2017-07-16 15:00:00	0
0316-0054	2017-07-16 15:15:00	101
0316-0054	2017-07-16 15:30:00	0
0316-0054	2017-07-16 15:45:00	42
0316-0054	2017-07-16 16:00:00	66
0316-0054	2017-07-16 16:15:00	6
0316-0054	2017-07-16 16:30:00	10
0316-0054	2017-07-16 16:45:00	9
0316-0054	2017-07-16 17:00:00	59
0316-0054	2017-07-16 17:15:00	0
0316-0054	2017-07-16 17:30:00	6
0316-0054	2017-07-16 17:45:00	87
0316-0054	2017-07-16 18:00:00	1028
0316-0054	2017-07-16 18:15:00	440
0316-0054	2017-07-16 18:30:00	474
0316-0054	2017-07-16 18:45:00	272
0316-0054	2017-07-16 19:00:00	639
0316-0054	2017-07-16 19:15:00	953
0316-0054	2017-07-16 19:30:00	53
0316-0054	2017-07-16 19:45:00	0
0316-0054	2017-07-16 20:00:00	0
0316-0054	2017-07-16 20:15:00	0
0316-0054	2017-07-16 20:30:00	0
0316-0054	2017-07-16 20:45:00	0
0316-0054	2017-07-16 21:00:00	0
0316-0054	2017-07-16 21:15:00	0
0316-0054	2017-07-16 21:30:00	0
0316-0054	2017-07-16 21:45:00	0
0316-0054	2017-07-16 22:00:00	0
0316-0054	2017-07-16 22:15:00	0
0316-0054	2017-07-16 22:30:00	0
0316-0054	2017-07-16 22:45:00	0
0316-0054	2017-07-16 23:00:00	0
0316-0054	2017-07-16 23:15:00	0
0316-0054	2017-07-16 23:30:00	0
0316-0054	2017-07-16 23:45:00	0
