## Supplementary Data 2 for "Digital phenotyping by consumer wearables identifies sleep-associated markers of cardiovascular disease risk and biological aging": ActivityTable_0316-0057-NHC.tsv

0316-0057	2017-06-02 00:00:00	0
0316-0057	2017-06-02 00:15:00	0
0316-0057	2017-06-02 00:30:00	0
0316-0057	2017-06-02 00:45:00	0
0316-0057	2017-06-02 01:00:00	0
0316-0057	2017-06-02 01:15:00	0
0316-0057	2017-06-02 01:30:00	0
0316-0057	2017-06-02 01:45:00	0
0316-0057	2017-06-02 02:00:00	0
0316-0057	2017-06-02 02:15:00	0
0316-0057	2017-06-02 02:30:00	0
0316-0057	2017-06-02 02:45:00	0
0316-0057	2017-06-02 03:00:00	0
0316-0057	2017-06-02 03:15:00	0
0316-0057	2017-06-02 03:30:00	0
0316-0057	2017-06-02 03:45:00	0
0316-0057	2017-06-02 04:00:00	0
0316-0057	2017-06-02 04:15:00	0
0316-0057	2017-06-02 04:30:00	0
0316-0057	2017-06-02 04:45:00	0
0316-0057	2017-06-02 05:00:00	0
0316-0057	2017-06-02 05:15:00	0
0316-0057	2017-06-02 05:30:00	0
0316-0057	2017-06-02 05:45:00	0
0316-0057	2017-06-02 06:00:00	0
0316-0057	2017-06-02 06:15:00	0
0316-0057	2017-06-02 06:30:00	0
0316-0057	2017-06-02 06:45:00	0
0316-0057	2017-06-02 07:00:00	0
0316-0057	2017-06-02 07:15:00	0
0316-0057	2017-06-02 07:30:00	0
0316-0057	2017-06-02 07:45:00	0
0316-0057	2017-06-02 08:00:00	0
0316-0057	2017-06-02 08:15:00	0
0316-0057	2017-06-02 08:30:00	0
0316-0057	2017-06-02 08:45:00	0
0316-0057	2017-06-02 09:00:00	110
0316-0057	2017-06-02 09:15:00	192
0316-0057	2017-06-02 09:30:00	588
0316-0057	2017-06-02 09:45:00	0
0316-0057	2017-06-02 10:00:00	419
0316-0057	2017-06-02 10:15:00	512
0316-0057	2017-06-02 10:30:00	192
0316-0057	2017-06-02 10:45:00	89
0316-0057	2017-06-02 11:00:00	9
0316-0057	2017-06-02 11:15:00	968
0316-0057	2017-06-02 11:30:00	274
0316-0057	2017-06-02 11:45:00	633
0316-0057	2017-06-02 12:00:00	282
0316-0057	2017-06-02 12:15:00	566
0316-0057	2017-06-02 12:30:00	623
0316-0057	2017-06-02 12:45:00	20
0316-0057	2017-06-02 13:00:00	114
0316-0057	2017-06-02 13:15:00	5
0316-0057	2017-06-02 13:30:00	0
0316-0057	2017-06-02 13:45:00	248
0316-0057	2017-06-02 14:00:00	352
0316-0057	2017-06-02 14:15:00	260
0316-0057	2017-06-02 14:30:00	113
0316-0057	2017-06-02 14:45:00	328
0316-0057	2017-06-02 15:00:00	149
0316-0057	2017-06-02 15:15:00	152
0316-0057	2017-06-02 15:30:00	261
0316-0057	2017-06-02 15:45:00	28
0316-0057	2017-06-02 16:00:00	62
0316-0057	2017-06-02 16:15:00	8
0316-0057	2017-06-02 16:30:00	25
0316-0057	2017-06-02 16:45:00	291
0316-0057	2017-06-02 17:00:00	41
0316-0057	2017-06-02 17:15:00	13
0316-0057	2017-06-02 17:30:00	16
0316-0057	2017-06-02 17:45:00	26
0316-0057	2017-06-02 18:00:00	208
0316-0057	2017-06-02 18:15:00	107
0316-0057	2017-06-02 18:30:00	39
0316-0057	2017-06-02 18:45:00	66
0316-0057	2017-06-02 19:00:00	0
0316-0057	2017-06-02 19:15:00	0
0316-0057	2017-06-02 19:30:00	46
0316-0057	2017-06-02 19:45:00	15
0316-0057	2017-06-02 20:00:00	71
0316-0057	2017-06-02 20:15:00	72
0316-0057	2017-06-02 20:30:00	263
0316-0057	2017-06-02 20:45:00	57
0316-0057	2017-06-02 21:00:00	52
0316-0057	2017-06-02 21:15:00	22
0316-0057	2017-06-02 21:30:00	84
0316-0057	2017-06-02 21:45:00	17
0316-0057	2017-06-02 22:00:00	56
0316-0057	2017-06-02 22:15:00	9
0316-0057	2017-06-02 22:30:00	194
0316-0057	2017-06-02 22:45:00	187
0316-0057	2017-06-02 23:00:00	431
0316-0057	2017-06-02 23:15:00	84
0316-0057	2017-06-02 23:30:00	19
0316-0057	2017-06-02 23:45:00	6
0316-0057	2017-06-03 00:00:00	124
0316-0057	2017-06-03 00:15:00	7
0316-0057	2017-06-03 00:30:00	0
0316-0057	2017-06-03 00:45:00	0
0316-0057	2017-06-03 01:00:00	0
0316-0057	2017-06-03 01:15:00	0
0316-0057	2017-06-03 01:30:00	9
0316-0057	2017-06-03 01:45:00	0
0316-0057	2017-06-03 02:00:00	0
0316-0057	2017-06-03 02:15:00	0
0316-0057	2017-06-03 02:30:00	17
0316-0057	2017-06-03 02:45:00	0
0316-0057	2017-06-03 03:00:00	0
0316-0057	2017-06-03 03:15:00	0
0316-0057	2017-06-03 03:30:00	0
0316-0057	2017-06-03 03:45:00	11
0316-0057	2017-06-03 04:00:00	0
0316-0057	2017-06-03 04:15:00	0
0316-0057	2017-06-03 04:30:00	0
0316-0057	2017-06-03 04:45:00	0
0316-0057	2017-06-03 05:00:00	0
0316-0057	2017-06-03 05:15:00	0
0316-0057	2017-06-03 05:30:00	0
0316-0057	2017-06-03 05:45:00	0
0316-0057	2017-06-03 06:00:00	0
0316-0057	2017-06-03 06:15:00	0
0316-0057	2017-06-03 06:30:00	0
0316-0057	2017-06-03 06:45:00	9
0316-0057	2017-06-03 07:00:00	142
0316-0057	2017-06-03 07:15:00	370
0316-0057	2017-06-03 07:30:00	380
0316-0057	2017-06-03 07:45:00	308
0316-0057	2017-06-03 08:00:00	214
0316-0057	2017-06-03 08:15:00	340
0316-0057	2017-06-03 08:30:00	268
0316-0057	2017-06-03 08:45:00	261
0316-0057	2017-06-03 09:00:00	150
0316-0057	2017-06-03 09:15:00	71
0316-0057	2017-06-03 09:30:00	103
0316-0057	2017-06-03 09:45:00	91
0316-0057	2017-06-03 10:00:00	41
0316-0057	2017-06-03 10:15:00	108
0316-0057	2017-06-03 10:30:00	47
0316-0057	2017-06-03 10:45:00	51
0316-0057	2017-06-03 11:00:00	28
0316-0057	2017-06-03 11:15:00	121
0316-0057	2017-06-03 11:30:00	27
0316-0057	2017-06-03 11:45:00	117
0316-0057	2017-06-03 12:00:00	277
0316-0057	2017-06-03 12:15:00	0
0316-0057	2017-06-03 12:30:00	82
0316-0057	2017-06-03 12:45:00	188
0316-0057	2017-06-03 13:00:00	452
0316-0057	2017-06-03 13:15:00	861
0316-0057	2017-06-03 13:30:00	23
0316-0057	2017-06-03 13:45:00	284
0316-0057	2017-06-03 14:00:00	851
0316-0057	2017-06-03 14:15:00	141
0316-0057	2017-06-03 14:30:00	946
0316-0057	2017-06-03 14:45:00	507
0316-0057	2017-06-03 15:00:00	47
0316-0057	2017-06-03 15:15:00	34
0316-0057	2017-06-03 15:30:00	159
0316-0057	2017-06-03 15:45:00	65
0316-0057	2017-06-03 16:00:00	386
0316-0057	2017-06-03 16:15:00	261
0316-0057	2017-06-03 16:30:00	253
0316-0057	2017-06-03 16:45:00	99
0316-0057	2017-06-03 17:00:00	25
0316-0057	2017-06-03 17:15:00	336
0316-0057	2017-06-03 17:30:00	72
0316-0057	2017-06-03 17:45:00	11
0316-0057	2017-06-03 18:00:00	20
0316-0057	2017-06-03 18:15:00	25
0316-0057	2017-06-03 18:30:00	131
0316-0057	2017-06-03 18:45:00	1281
0316-0057	2017-06-03 19:00:00	1420
0316-0057	2017-06-03 19:15:00	548
0316-0057	2017-06-03 19:30:00	1262
0316-0057	2017-06-03 19:45:00	1301
0316-0057	2017-06-03 20:00:00	133
0316-0057	2017-06-03 20:15:00	760
0316-0057	2017-06-03 20:30:00	27
0316-0057	2017-06-03 20:45:00	0
0316-0057	2017-06-03 21:00:00	28
0316-0057	2017-06-03 21:15:00	775
0316-0057	2017-06-03 21:30:00	99
0316-0057	2017-06-03 21:45:00	494
0316-0057	2017-06-03 22:00:00	84
0316-0057	2017-06-03 22:15:00	134
0316-0057	2017-06-03 22:30:00	25
0316-0057	2017-06-03 22:45:00	164
0316-0057	2017-06-03 23:00:00	338
0316-0057	2017-06-03 23:15:00	32
0316-0057	2017-06-03 23:30:00	0
0316-0057	2017-06-03 23:45:00	0
0316-0057	2017-06-04 00:00:00	4
0316-0057	2017-06-04 00:15:00	0
0316-0057	2017-06-04 00:30:00	0
0316-0057	2017-06-04 00:45:00	0
0316-0057	2017-06-04 01:00:00	0
0316-0057	2017-06-04 01:15:00	8
0316-0057	2017-06-04 01:30:00	0
0316-0057	2017-06-04 01:45:00	15
0316-0057	2017-06-04 02:00:00	0
0316-0057	2017-06-04 02:15:00	0
0316-0057	2017-06-04 02:30:00	0
0316-0057	2017-06-04 02:45:00	0
0316-0057	2017-06-04 03:00:00	0
0316-0057	2017-06-04 03:15:00	0
0316-0057	2017-06-04 03:30:00	0
0316-0057	2017-06-04 03:45:00	11
0316-0057	2017-06-04 04:00:00	0
0316-0057	2017-06-04 04:15:00	0
0316-0057	2017-06-04 04:30:00	0
0316-0057	2017-06-04 04:45:00	0
0316-0057	2017-06-04 05:00:00	0
0316-0057	2017-06-04 05:15:00	0
0316-0057	2017-06-04 05:30:00	0
0316-0057	2017-06-04 05:45:00	0
0316-0057	2017-06-04 06:00:00	0
0316-0057	2017-06-04 06:15:00	0
0316-0057	2017-06-04 06:30:00	6
0316-0057	2017-06-04 06:45:00	169
0316-0057	2017-06-04 07:00:00	0
0316-0057	2017-06-04 07:15:00	70
0316-0057	2017-06-04 07:30:00	366
0316-0057	2017-06-04 07:45:00	834
0316-0057	2017-06-04 08:00:00	493
0316-0057	2017-06-04 08:15:00	533
0316-0057	2017-06-04 08:30:00	8
0316-0057	2017-06-04 08:45:00	906
0316-0057	2017-06-04 09:00:00	658
0316-0057	2017-06-04 09:15:00	376
0316-0057	2017-06-04 09:30:00	7
0316-0057	2017-06-04 09:45:00	34
0316-0057	2017-06-04 10:00:00	0
0316-0057	2017-06-04 10:15:00	0
0316-0057	2017-06-04 10:30:00	4
0316-0057	2017-06-04 10:45:00	10
0316-0057	2017-06-04 11:00:00	200
0316-0057	2017-06-04 11:15:00	656
0316-0057	2017-06-04 11:30:00	537
0316-0057	2017-06-04 11:45:00	268
0316-0057	2017-06-04 12:00:00	230
0316-0057	2017-06-04 12:15:00	340
0316-0057	2017-06-04 12:30:00	237
0316-0057	2017-06-04 12:45:00	352
0316-0057	2017-06-04 13:00:00	220
0316-0057	2017-06-04 13:15:00	42
0316-0057	2017-06-04 13:30:00	36
0316-0057	2017-06-04 13:45:00	42
0316-0057	2017-06-04 14:00:00	9
0316-0057	2017-06-04 14:15:00	118
0316-0057	2017-06-04 14:30:00	0
0316-0057	2017-06-04 14:45:00	9
0316-0057	2017-06-04 15:00:00	0
0316-0057	2017-06-04 15:15:00	0
0316-0057	2017-06-04 15:30:00	0
0316-0057	2017-06-04 15:45:00	0
0316-0057	2017-06-04 16:00:00	0
0316-0057	2017-06-04 16:15:00	27
0316-0057	2017-06-04 16:30:00	37
0316-0057	2017-06-04 16:45:00	23
0316-0057	2017-06-04 17:00:00	56
0316-0057	2017-06-04 17:15:00	21
0316-0057	2017-06-04 17:30:00	10
0316-0057	2017-06-04 17:45:00	0
0316-0057	2017-06-04 18:00:00	0
0316-0057	2017-06-04 18:15:00	0
0316-0057	2017-06-04 18:30:00	22
0316-0057	2017-06-04 18:45:00	328
0316-0057	2017-06-04 19:00:00	89
0316-0057	2017-06-04 19:15:00	224
0316-0057	2017-06-04 19:30:00	114
0316-0057	2017-06-04 19:45:00	483
0316-0057	2017-06-04 20:00:00	365
0316-0057	2017-06-04 20:15:00	284
0316-0057	2017-06-04 20:30:00	66
0316-0057	2017-06-04 20:45:00	0
0316-0057	2017-06-04 21:00:00	0
0316-0057	2017-06-04 21:15:00	0
0316-0057	2017-06-04 21:30:00	0
0316-0057	2017-06-04 21:45:00	0
0316-0057	2017-06-04 22:00:00	0
0316-0057	2017-06-04 22:15:00	0
0316-0057	2017-06-04 22:30:00	0
0316-0057	2017-06-04 22:45:00	0
0316-0057	2017-06-04 23:00:00	12
0316-0057	2017-06-04 23:15:00	175
0316-0057	2017-06-04 23:30:00	4
0316-0057	2017-06-04 23:45:00	37
0316-0057	2017-06-05 00:00:00	0
0316-0057	2017-06-05 00:15:00	0
0316-0057	2017-06-05 00:30:00	0
0316-0057	2017-06-05 00:45:00	0
0316-0057	2017-06-05 01:00:00	0
0316-0057	2017-06-05 01:15:00	0
0316-0057	2017-06-05 01:30:00	0
0316-0057	2017-06-05 01:45:00	0
0316-0057	2017-06-05 02:00:00	0
0316-0057	2017-06-05 02:15:00	0
0316-0057	2017-06-05 02:30:00	9
0316-0057	2017-06-05 02:45:00	0
0316-0057	2017-06-05 03:00:00	0
0316-0057	2017-06-05 03:15:00	0
0316-0057	2017-06-05 03:30:00	0
0316-0057	2017-06-05 03:45:00	0
0316-0057	2017-06-05 04:00:00	0
0316-0057	2017-06-05 04:15:00	0
0316-0057	2017-06-05 04:30:00	0
0316-0057	2017-06-05 04:45:00	0
0316-0057	2017-06-05 05:00:00	0
0316-0057	2017-06-05 05:15:00	0
0316-0057	2017-06-05 05:30:00	0
0316-0057	2017-06-05 05:45:00	0
0316-0057	2017-06-05 06:00:00	0
0316-0057	2017-06-05 06:15:00	0
0316-0057	2017-06-05 06:30:00	0
0316-0057	2017-06-05 06:45:00	7
0316-0057	2017-06-05 07:00:00	93
0316-0057	2017-06-05 07:15:00	208
0316-0057	2017-06-05 07:30:00	137
0316-0057	2017-06-05 07:45:00	223
0316-0057	2017-06-05 08:00:00	0
0316-0057	2017-06-05 08:15:00	0
0316-0057	2017-06-05 08:30:00	7
0316-0057	2017-06-05 08:45:00	669
0316-0057	2017-06-05 09:00:00	370
0316-0057	2017-06-05 09:15:00	308
0316-0057	2017-06-05 09:30:00	188
0316-0057	2017-06-05 09:45:00	235
0316-0057	2017-06-05 10:00:00	339
0316-0057	2017-06-05 10:15:00	232
0316-0057	2017-06-05 10:30:00	249
0316-0057	2017-06-05 10:45:00	42
0316-0057	2017-06-05 11:00:00	32
0316-0057	2017-06-05 11:15:00	105
0316-0057	2017-06-05 11:30:00	23
0316-0057	2017-06-05 11:45:00	186
0316-0057	2017-06-05 12:00:00	76
0316-0057	2017-06-05 12:15:00	12
0316-0057	2017-06-05 12:30:00	83
0316-0057	2017-06-05 12:45:00	162
0316-0057	2017-06-05 13:00:00	370
0316-0057	2017-06-05 13:15:00	223
0316-0057	2017-06-05 13:30:00	83
0316-0057	2017-06-05 13:45:00	159
0316-0057	2017-06-05 14:00:00	248
0316-0057	2017-06-05 14:15:00	22
0316-0057	2017-06-05 14:30:00	0
0316-0057	2017-06-05 14:45:00	342
0316-0057	2017-06-05 15:00:00	287
0316-0057	2017-06-05 15:15:00	622
0316-0057	2017-06-05 15:30:00	293
0316-0057	2017-06-05 15:45:00	745
0316-0057	2017-06-05 16:00:00	187
0316-0057	2017-06-05 16:15:00	0
0316-0057	2017-06-05 16:30:00	0
0316-0057	2017-06-05 16:45:00	32
0316-0057	2017-06-05 17:00:00	53
0316-0057	2017-06-05 17:15:00	0
0316-0057	2017-06-05 17:30:00	23
0316-0057	2017-06-05 17:45:00	92
0316-0057	2017-06-05 18:00:00	0
0316-0057	2017-06-05 18:15:00	0
0316-0057	2017-06-05 18:30:00	0
0316-0057	2017-06-05 18:45:00	153
0316-0057	2017-06-05 19:00:00	107
0316-0057	2017-06-05 19:15:00	0
0316-0057	2017-06-05 19:30:00	7
0316-0057	2017-06-05 19:45:00	0
0316-0057	2017-06-05 20:00:00	95
0316-0057	2017-06-05 20:15:00	247
0316-0057	2017-06-05 20:30:00	35
0316-0057	2017-06-05 20:45:00	10
0316-0057	2017-06-05 21:00:00	0
0316-0057	2017-06-05 21:15:00	78
0316-0057	2017-06-05 21:30:00	0
0316-0057	2017-06-05 21:45:00	41
0316-0057	2017-06-05 22:00:00	52
0316-0057	2017-06-05 22:15:00	0
0316-0057	2017-06-05 22:30:00	52
0316-0057	2017-06-05 22:45:00	131
0316-0057	2017-06-05 23:00:00	99
0316-0057	2017-06-05 23:15:00	304
0316-0057	2017-06-05 23:30:00	220
0316-0057	2017-06-05 23:45:00	30
0316-0057	2017-06-06 00:00:00	0
0316-0057	2017-06-06 00:15:00	0
0316-0057	2017-06-06 00:30:00	0
0316-0057	2017-06-06 00:45:00	0
0316-0057	2017-06-06 01:00:00	0
0316-0057	2017-06-06 01:15:00	0
0316-0057	2017-06-06 01:30:00	0
0316-0057	2017-06-06 01:45:00	0
0316-0057	2017-06-06 02:00:00	0
0316-0057	2017-06-06 02:15:00	0
0316-0057	2017-06-06 02:30:00	0
0316-0057	2017-06-06 02:45:00	0
0316-0057	2017-06-06 03:00:00	0
0316-0057	2017-06-06 03:15:00	0
0316-0057	2017-06-06 03:30:00	0
0316-0057	2017-06-06 03:45:00	0
0316-0057	2017-06-06 04:00:00	0
0316-0057	2017-06-06 04:15:00	0
0316-0057	2017-06-06 04:30:00	0
0316-0057	2017-06-06 04:45:00	0
0316-0057	2017-06-06 05:00:00	0
0316-0057	2017-06-06 05:15:00	0
0316-0057	2017-06-06 05:30:00	0
0316-0057	2017-06-06 05:45:00	0
0316-0057	2017-06-06 06:00:00	0
0316-0057	2017-06-06 06:15:00	0
0316-0057	2017-06-06 06:30:00	0
0316-0057	2017-06-06 06:45:00	0
0316-0057	2017-06-06 07:00:00	125
0316-0057	2017-06-06 07:15:00	117
0316-0057	2017-06-06 07:30:00	226
0316-0057	2017-06-06 07:45:00	177
0316-0057	2017-06-06 08:00:00	90
0316-0057	2017-06-06 08:15:00	76
0316-0057	2017-06-06 08:30:00	704
0316-0057	2017-06-06 08:45:00	13
0316-0057	2017-06-06 09:00:00	32
0316-0057	2017-06-06 09:15:00	6
0316-0057	2017-06-06 09:30:00	517
0316-0057	2017-06-06 09:45:00	529
0316-0057	2017-06-06 10:00:00	330
0316-0057	2017-06-06 10:15:00	114
0316-0057	2017-06-06 10:30:00	395
0316-0057	2017-06-06 10:45:00	170
0316-0057	2017-06-06 11:00:00	254
0316-0057	2017-06-06 11:15:00	394
0316-0057	2017-06-06 11:30:00	248
0316-0057	2017-06-06 11:45:00	355
0316-0057	2017-06-06 12:00:00	83
0316-0057	2017-06-06 12:15:00	0
0316-0057	2017-06-06 12:30:00	4
0316-0057	2017-06-06 12:45:00	74
0316-0057	2017-06-06 13:00:00	0
0316-0057	2017-06-06 13:15:00	42
0316-0057	2017-06-06 13:30:00	69
0316-0057	2017-06-06 13:45:00	112
0316-0057	2017-06-06 14:00:00	255
0316-0057	2017-06-06 14:15:00	413
0316-0057	2017-06-06 14:30:00	747
0316-0057	2017-06-06 14:45:00	298
0316-0057	2017-06-06 15:00:00	213
0316-0057	2017-06-06 15:15:00	170
0316-0057	2017-06-06 15:30:00	29
0316-0057	2017-06-06 15:45:00	38
0316-0057	2017-06-06 16:00:00	61
0316-0057	2017-06-06 16:15:00	313
0316-0057	2017-06-06 16:30:00	247
0316-0057	2017-06-06 16:45:00	88
0316-0057	2017-06-06 17:00:00	111
0316-0057	2017-06-06 17:15:00	163
0316-0057	2017-06-06 17:30:00	399
0316-0057	2017-06-06 17:45:00	9
0316-0057	2017-06-06 18:00:00	166
0316-0057	2017-06-06 18:15:00	338
0316-0057	2017-06-06 18:30:00	0
0316-0057	2017-06-06 18:45:00	8
0316-0057	2017-06-06 19:00:00	55
0316-0057	2017-06-06 19:15:00	0
0316-0057	2017-06-06 19:30:00	98
0316-0057	2017-06-06 19:45:00	206
0316-0057	2017-06-06 20:00:00	118
0316-0057	2017-06-06 20:15:00	41
0316-0057	2017-06-06 20:30:00	93
0316-0057	2017-06-06 20:45:00	87
0316-0057	2017-06-06 21:00:00	0
0316-0057	2017-06-06 21:15:00	185
0316-0057	2017-06-06 21:30:00	157
0316-0057	2017-06-06 21:45:00	143
0316-0057	2017-06-06 22:00:00	19
0316-0057	2017-06-06 22:15:00	0
0316-0057	2017-06-06 22:30:00	0
0316-0057	2017-06-06 22:45:00	0
0316-0057	2017-06-06 23:00:00	0
0316-0057	2017-06-06 23:15:00	52
0316-0057	2017-06-06 23:30:00	0
0316-0057	2017-06-06 23:45:00	0
0316-0057	2017-06-07 00:00:00	0
0316-0057	2017-06-07 00:15:00	0
0316-0057	2017-06-07 00:30:00	0
0316-0057	2017-06-07 00:45:00	0
0316-0057	2017-06-07 01:00:00	0
0316-0057	2017-06-07 01:15:00	0
0316-0057	2017-06-07 01:30:00	0
0316-0057	2017-06-07 01:45:00	9
0316-0057	2017-06-07 02:00:00	0
0316-0057	2017-06-07 02:15:00	0
0316-0057	2017-06-07 02:30:00	0
0316-0057	2017-06-07 02:45:00	0
0316-0057	2017-06-07 03:00:00	0
0316-0057	2017-06-07 03:15:00	0
0316-0057	2017-06-07 03:30:00	0
0316-0057	2017-06-07 03:45:00	0
0316-0057	2017-06-07 04:00:00	0
0316-0057	2017-06-07 04:15:00	0
0316-0057	2017-06-07 04:30:00	0
0316-0057	2017-06-07 04:45:00	0
0316-0057	2017-06-07 05:00:00	0
0316-0057	2017-06-07 05:15:00	0
0316-0057	2017-06-07 05:30:00	0
0316-0057	2017-06-07 05:45:00	0
0316-0057	2017-06-07 06:00:00	0
0316-0057	2017-06-07 06:15:00	0
0316-0057	2017-06-07 06:30:00	0
0316-0057	2017-06-07 06:45:00	44
0316-0057	2017-06-07 07:00:00	455
0316-0057	2017-06-07 07:15:00	142
0316-0057	2017-06-07 07:30:00	336
0316-0057	2017-06-07 07:45:00	219
0316-0057	2017-06-07 08:00:00	39
0316-0057	2017-06-07 08:15:00	181
0316-0057	2017-06-07 08:30:00	460
0316-0057	2017-06-07 08:45:00	355
0316-0057	2017-06-07 09:00:00	722
0316-0057	2017-06-07 09:15:00	481
0316-0057	2017-06-07 09:30:00	447
0316-0057	2017-06-07 09:45:00	329
0316-0057	2017-06-07 10:00:00	616
0316-0057	2017-06-07 10:15:00	255
0316-0057	2017-06-07 10:30:00	205
0316-0057	2017-06-07 10:45:00	160
0316-0057	2017-06-07 11:00:00	406
0316-0057	2017-06-07 11:15:00	97
0316-0057	2017-06-07 11:30:00	528
0316-0057	2017-06-07 11:45:00	1
0316-0057	2017-06-07 12:00:00	35
0316-0057	2017-06-07 12:15:00	50
0316-0057	2017-06-07 12:30:00	179
0316-0057	2017-06-07 12:45:00	19
0316-0057	2017-06-07 13:00:00	28
0316-0057	2017-06-07 13:15:00	64
0316-0057	2017-06-07 13:30:00	201
0316-0057	2017-06-07 13:45:00	0
0316-0057	2017-06-07 14:00:00	388
0316-0057	2017-06-07 14:15:00	198
0316-0057	2017-06-07 14:30:00	373
0316-0057	2017-06-07 14:45:00	704
0316-0057	2017-06-07 15:00:00	549
0316-0057	2017-06-07 15:15:00	106
0316-0057	2017-06-07 15:30:00	135
0316-0057	2017-06-07 15:45:00	20
0316-0057	2017-06-07 16:00:00	28
0316-0057	2017-06-07 16:15:00	36
0316-0057	2017-06-07 16:30:00	102
0316-0057	2017-06-07 16:45:00	212
0316-0057	2017-06-07 17:00:00	283
0316-0057	2017-06-07 17:15:00	173
0316-0057	2017-06-07 17:30:00	20
0316-0057	2017-06-07 17:45:00	16
0316-0057	2017-06-07 18:00:00	46
0316-0057	2017-06-07 18:15:00	50
0316-0057	2017-06-07 18:30:00	35
0316-0057	2017-06-07 18:45:00	55
0316-0057	2017-06-07 19:00:00	0
0316-0057	2017-06-07 19:15:00	4
0316-0057	2017-06-07 19:30:00	0
0316-0057	2017-06-07 19:45:00	70
0316-0057	2017-06-07 20:00:00	67
0316-0057	2017-06-07 20:15:00	0
0316-0057	2017-06-07 20:30:00	189
0316-0057	2017-06-07 20:45:00	236
0316-0057	2017-06-07 21:00:00	142
0316-0057	2017-06-07 21:15:00	475
0316-0057	2017-06-07 21:30:00	238
0316-0057	2017-06-07 21:45:00	53
0316-0057	2017-06-07 22:00:00	169
0316-0057	2017-06-07 22:15:00	42
0316-0057	2017-06-07 22:30:00	58
0316-0057	2017-06-07 22:45:00	63
0316-0057	2017-06-07 23:00:00	303
0316-0057	2017-06-07 23:15:00	72
0316-0057	2017-06-07 23:30:00	83
0316-0057	2017-06-07 23:45:00	39
