## Supplementary Data 2 for "Digital phenotyping by consumer wearables identifies sleep-associated markers of cardiovascular disease risk and biological aging": ActivityTable_0316-0058-NHC.tsv

0316-0058	2016-12-22 00:00:00	0
0316-0058	2016-12-22 00:15:00	0
0316-0058	2016-12-22 00:30:00	0
0316-0058	2016-12-22 00:45:00	0
0316-0058	2016-12-22 01:00:00	0
0316-0058	2016-12-22 01:15:00	0
0316-0058	2016-12-22 01:30:00	0
0316-0058	2016-12-22 01:45:00	0
0316-0058	2016-12-22 02:00:00	0
0316-0058	2016-12-22 02:15:00	0
0316-0058	2016-12-22 02:30:00	0
0316-0058	2016-12-22 02:45:00	0
0316-0058	2016-12-22 03:00:00	0
0316-0058	2016-12-22 03:15:00	0
0316-0058	2016-12-22 03:30:00	0
0316-0058	2016-12-22 03:45:00	0
0316-0058	2016-12-22 04:00:00	0
0316-0058	2016-12-22 04:15:00	0
0316-0058	2016-12-22 04:30:00	0
0316-0058	2016-12-22 04:45:00	0
0316-0058	2016-12-22 05:00:00	0
0316-0058	2016-12-22 05:15:00	0
0316-0058	2016-12-22 05:30:00	0
0316-0058	2016-12-22 05:45:00	0
0316-0058	2016-12-22 06:00:00	0
0316-0058	2016-12-22 06:15:00	0
0316-0058	2016-12-22 06:30:00	0
0316-0058	2016-12-22 06:45:00	0
0316-0058	2016-12-22 07:00:00	0
0316-0058	2016-12-22 07:15:00	0
0316-0058	2016-12-22 07:30:00	0
0316-0058	2016-12-22 07:45:00	0
0316-0058	2016-12-22 08:00:00	0
0316-0058	2016-12-22 08:15:00	0
0316-0058	2016-12-22 08:30:00	0
0316-0058	2016-12-22 08:45:00	0
0316-0058	2016-12-22 09:00:00	0
0316-0058	2016-12-22 09:15:00	0
0316-0058	2016-12-22 09:30:00	314
0316-0058	2016-12-22 09:45:00	0
0316-0058	2016-12-22 10:00:00	514
0316-0058	2016-12-22 10:15:00	374
0316-0058	2016-12-22 10:30:00	72
0316-0058	2016-12-22 10:45:00	0
0316-0058	2016-12-22 11:00:00	70
0316-0058	2016-12-22 11:15:00	606
0316-0058	2016-12-22 11:30:00	99
0316-0058	2016-12-22 11:45:00	0
0316-0058	2016-12-22 12:00:00	319
0316-0058	2016-12-22 12:15:00	0
0316-0058	2016-12-22 12:30:00	0
0316-0058	2016-12-22 12:45:00	0
0316-0058	2016-12-22 13:00:00	6
0316-0058	2016-12-22 13:15:00	205
0316-0058	2016-12-22 13:30:00	0
0316-0058	2016-12-22 13:45:00	0
0316-0058	2016-12-22 14:00:00	192
0316-0058	2016-12-22 14:15:00	0
0316-0058	2016-12-22 14:30:00	0
0316-0058	2016-12-22 14:45:00	0
0316-0058	2016-12-22 15:00:00	4
0316-0058	2016-12-22 15:15:00	0
0316-0058	2016-12-22 15:30:00	0
0316-0058	2016-12-22 15:45:00	0
0316-0058	2016-12-22 16:00:00	123
0316-0058	2016-12-22 16:15:00	59
0316-0058	2016-12-22 16:30:00	0
0316-0058	2016-12-22 16:45:00	0
0316-0058	2016-12-22 17:00:00	0
0316-0058	2016-12-22 17:15:00	0
0316-0058	2016-12-22 17:30:00	285
0316-0058	2016-12-22 17:45:00	0
0316-0058	2016-12-22 18:00:00	0
0316-0058	2016-12-22 18:15:00	552
0316-0058	2016-12-22 18:30:00	352
0316-0058	2016-12-22 18:45:00	470
0316-0058	2016-12-22 19:00:00	33
0316-0058	2016-12-22 19:15:00	242
0316-0058	2016-12-22 19:30:00	442
0316-0058	2016-12-22 19:45:00	16
0316-0058	2016-12-22 20:00:00	0
0316-0058	2016-12-22 20:15:00	0
0316-0058	2016-12-22 20:30:00	0
0316-0058	2016-12-22 20:45:00	0
0316-0058	2016-12-22 21:00:00	0
0316-0058	2016-12-22 21:15:00	0
0316-0058	2016-12-22 21:30:00	150
0316-0058	2016-12-22 21:45:00	364
0316-0058	2016-12-22 22:00:00	168
0316-0058	2016-12-22 22:15:00	0
0316-0058	2016-12-22 22:30:00	0
0316-0058	2016-12-22 22:45:00	7
0316-0058	2016-12-22 23:00:00	135
0316-0058	2016-12-22 23:15:00	5
0316-0058	2016-12-22 23:30:00	0
0316-0058	2016-12-22 23:45:00	0
0316-0058	2016-12-23 00:00:00	0
0316-0058	2016-12-23 00:15:00	0
0316-0058	2016-12-23 00:30:00	0
0316-0058	2016-12-23 00:45:00	0
0316-0058	2016-12-23 01:00:00	14
0316-0058	2016-12-23 01:15:00	10
0316-0058	2016-12-23 01:30:00	0
0316-0058	2016-12-23 01:45:00	0
0316-0058	2016-12-23 02:00:00	8
0316-0058	2016-12-23 02:15:00	0
0316-0058	2016-12-23 02:30:00	0
0316-0058	2016-12-23 02:45:00	0
0316-0058	2016-12-23 03:00:00	0
0316-0058	2016-12-23 03:15:00	0
0316-0058	2016-12-23 03:30:00	0
0316-0058	2016-12-23 03:45:00	0
0316-0058	2016-12-23 04:00:00	0
0316-0058	2016-12-23 04:15:00	0
0316-0058	2016-12-23 04:30:00	0
0316-0058	2016-12-23 04:45:00	0
0316-0058	2016-12-23 05:00:00	0
0316-0058	2016-12-23 05:15:00	0
0316-0058	2016-12-23 05:30:00	0
0316-0058	2016-12-23 05:45:00	67
0316-0058	2016-12-23 06:00:00	193
0316-0058	2016-12-23 06:15:00	164
0316-0058	2016-12-23 06:30:00	23
0316-0058	2016-12-23 06:45:00	273
0316-0058	2016-12-23 07:00:00	767
0316-0058	2016-12-23 07:15:00	532
0316-0058	2016-12-23 07:30:00	0
0316-0058	2016-12-23 07:45:00	0
0316-0058	2016-12-23 08:00:00	6
0316-0058	2016-12-23 08:15:00	147
0316-0058	2016-12-23 08:30:00	0
0316-0058	2016-12-23 08:45:00	0
0316-0058	2016-12-23 09:00:00	0
0316-0058	2016-12-23 09:15:00	0
0316-0058	2016-12-23 09:30:00	109
0316-0058	2016-12-23 09:45:00	19
0316-0058	2016-12-23 10:00:00	59
0316-0058	2016-12-23 10:15:00	0
0316-0058	2016-12-23 10:30:00	0
0316-0058	2016-12-23 10:45:00	43
0316-0058	2016-12-23 11:00:00	65
0316-0058	2016-12-23 11:15:00	0
0316-0058	2016-12-23 11:30:00	0
0316-0058	2016-12-23 11:45:00	0
0316-0058	2016-12-23 12:00:00	0
0316-0058	2016-12-23 12:15:00	451
0316-0058	2016-12-23 12:30:00	224
0316-0058	2016-12-23 12:45:00	0
0316-0058	2016-12-23 13:00:00	0
0316-0058	2016-12-23 13:15:00	0
0316-0058	2016-12-23 13:30:00	160
0316-0058	2016-12-23 13:45:00	0
0316-0058	2016-12-23 14:00:00	40
0316-0058	2016-12-23 14:15:00	105
0316-0058	2016-12-23 14:30:00	0
0316-0058	2016-12-23 14:45:00	43
0316-0058	2016-12-23 15:00:00	154
0316-0058	2016-12-23 15:15:00	309
0316-0058	2016-12-23 15:30:00	251
0316-0058	2016-12-23 15:45:00	0
0316-0058	2016-12-23 16:00:00	0
0316-0058	2016-12-23 16:15:00	8
0316-0058	2016-12-23 16:30:00	10
0316-0058	2016-12-23 16:45:00	505
0316-0058	2016-12-23 17:00:00	746
0316-0058	2016-12-23 17:15:00	251
0316-0058	2016-12-23 17:30:00	30
0316-0058	2016-12-23 17:45:00	33
0316-0058	2016-12-23 18:00:00	102
0316-0058	2016-12-23 18:15:00	925
0316-0058	2016-12-23 18:30:00	346
0316-0058	2016-12-23 18:45:00	0
0316-0058	2016-12-23 19:00:00	12
0316-0058	2016-12-23 19:15:00	0
0316-0058	2016-12-23 19:30:00	0
0316-0058	2016-12-23 19:45:00	45
0316-0058	2016-12-23 20:00:00	17
0316-0058	2016-12-23 20:15:00	0
0316-0058	2016-12-23 20:30:00	0
0316-0058	2016-12-23 20:45:00	0
0316-0058	2016-12-23 21:00:00	0
0316-0058	2016-12-23 21:15:00	21
0316-0058	2016-12-23 21:30:00	0
0316-0058	2016-12-23 21:45:00	0
0316-0058	2016-12-23 22:00:00	90
0316-0058	2016-12-23 22:15:00	144
0316-0058	2016-12-23 22:30:00	10
0316-0058	2016-12-23 22:45:00	0
0316-0058	2016-12-23 23:00:00	0
0316-0058	2016-12-23 23:15:00	8
0316-0058	2016-12-23 23:30:00	0
0316-0058	2016-12-23 23:45:00	0
0316-0058	2016-12-24 00:00:00	0
0316-0058	2016-12-24 00:15:00	0
0316-0058	2016-12-24 00:30:00	0
0316-0058	2016-12-24 00:45:00	0
0316-0058	2016-12-24 01:00:00	0
0316-0058	2016-12-24 01:15:00	0
0316-0058	2016-12-24 01:30:00	0
0316-0058	2016-12-24 01:45:00	0
0316-0058	2016-12-24 02:00:00	0
0316-0058	2016-12-24 02:15:00	0
0316-0058	2016-12-24 02:30:00	0
0316-0058	2016-12-24 02:45:00	0
0316-0058	2016-12-24 03:00:00	0
0316-0058	2016-12-24 03:15:00	0
0316-0058	2016-12-24 03:30:00	0
0316-0058	2016-12-24 03:45:00	0
0316-0058	2016-12-24 04:00:00	0
0316-0058	2016-12-24 04:15:00	0
0316-0058	2016-12-24 04:30:00	0
0316-0058	2016-12-24 04:45:00	0
0316-0058	2016-12-24 05:00:00	0
0316-0058	2016-12-24 05:15:00	0
0316-0058	2016-12-24 05:30:00	0
0316-0058	2016-12-24 05:45:00	0
0316-0058	2016-12-24 06:00:00	0
0316-0058	2016-12-24 06:15:00	8
0316-0058	2016-12-24 06:30:00	0
0316-0058	2016-12-24 06:45:00	145
0316-0058	2016-12-24 07:00:00	112
0316-0058	2016-12-24 07:15:00	29
0316-0058	2016-12-24 07:30:00	285
0316-0058	2016-12-24 07:45:00	44
0316-0058	2016-12-24 08:00:00	281
0316-0058	2016-12-24 08:15:00	203
0316-0058	2016-12-24 08:30:00	140
0316-0058	2016-12-24 08:45:00	83
0316-0058	2016-12-24 09:00:00	130
0316-0058	2016-12-24 09:15:00	707
0316-0058	2016-12-24 09:30:00	486
0316-0058	2016-12-24 09:45:00	211
0316-0058	2016-12-24 10:00:00	477
0316-0058	2016-12-24 10:15:00	210
0316-0058	2016-12-24 10:30:00	581
0316-0058	2016-12-24 10:45:00	319
0316-0058	2016-12-24 11:00:00	60
0316-0058	2016-12-24 11:15:00	499
0316-0058	2016-12-24 11:30:00	497
0316-0058	2016-12-24 11:45:00	795
0316-0058	2016-12-24 12:00:00	435
0316-0058	2016-12-24 12:15:00	369
0316-0058	2016-12-24 12:30:00	361
0316-0058	2016-12-24 12:45:00	0
0316-0058	2016-12-24 13:00:00	327
0316-0058	2016-12-24 13:15:00	466
0316-0058	2016-12-24 13:30:00	698
0316-0058	2016-12-24 13:45:00	271
0316-0058	2016-12-24 14:00:00	446
0316-0058	2016-12-24 14:15:00	333
0316-0058	2016-12-24 14:30:00	892
0316-0058	2016-12-24 14:45:00	468
0316-0058	2016-12-24 15:00:00	607
0316-0058	2016-12-24 15:15:00	31
0316-0058	2016-12-24 15:30:00	83
0316-0058	2016-12-24 15:45:00	126
0316-0058	2016-12-24 16:00:00	7
0316-0058	2016-12-24 16:15:00	17
0316-0058	2016-12-24 16:30:00	0
0316-0058	2016-12-24 16:45:00	0
0316-0058	2016-12-24 17:00:00	0
0316-0058	2016-12-24 17:15:00	0
0316-0058	2016-12-24 17:30:00	0
0316-0058	2016-12-24 17:45:00	22
0316-0058	2016-12-24 18:00:00	80
0316-0058	2016-12-24 18:15:00	15
0316-0058	2016-12-24 18:30:00	28
0316-0058	2016-12-24 18:45:00	102
0316-0058	2016-12-24 19:00:00	55
0316-0058	2016-12-24 19:15:00	33
0316-0058	2016-12-24 19:30:00	109
0316-0058	2016-12-24 19:45:00	142
0316-0058	2016-12-24 20:00:00	0
0316-0058	2016-12-24 20:15:00	93
0316-0058	2016-12-24 20:30:00	0
0316-0058	2016-12-24 20:45:00	0
0316-0058	2016-12-24 21:00:00	0
0316-0058	2016-12-24 21:15:00	0
0316-0058	2016-12-24 21:30:00	0
0316-0058	2016-12-24 21:45:00	0
0316-0058	2016-12-24 22:00:00	0
0316-0058	2016-12-24 22:15:00	6
0316-0058	2016-12-24 22:30:00	0
0316-0058	2016-12-24 22:45:00	0
0316-0058	2016-12-24 23:00:00	11
0316-0058	2016-12-24 23:15:00	4
0316-0058	2016-12-24 23:30:00	0
0316-0058	2016-12-24 23:45:00	0
0316-0058	2016-12-25 00:00:00	0
0316-0058	2016-12-25 00:15:00	0
0316-0058	2016-12-25 00:30:00	0
0316-0058	2016-12-25 00:45:00	0
0316-0058	2016-12-25 01:00:00	0
0316-0058	2016-12-25 01:15:00	0
0316-0058	2016-12-25 01:30:00	0
0316-0058	2016-12-25 01:45:00	0
0316-0058	2016-12-25 02:00:00	0
0316-0058	2016-12-25 02:15:00	0
0316-0058	2016-12-25 02:30:00	0
0316-0058	2016-12-25 02:45:00	0
0316-0058	2016-12-25 03:00:00	10
0316-0058	2016-12-25 03:15:00	0
0316-0058	2016-12-25 03:30:00	0
0316-0058	2016-12-25 03:45:00	0
0316-0058	2016-12-25 04:00:00	0
0316-0058	2016-12-25 04:15:00	0
0316-0058	2016-12-25 04:30:00	0
0316-0058	2016-12-25 04:45:00	0
0316-0058	2016-12-25 05:00:00	0
0316-0058	2016-12-25 05:15:00	0
0316-0058	2016-12-25 05:30:00	0
0316-0058	2016-12-25 05:45:00	0
0316-0058	2016-12-25 06:00:00	0
0316-0058	2016-12-25 06:15:00	0
0316-0058	2016-12-25 06:30:00	0
0316-0058	2016-12-25 06:45:00	0
0316-0058	2016-12-25 07:00:00	0
0316-0058	2016-12-25 07:15:00	0
0316-0058	2016-12-25 07:30:00	6
0316-0058	2016-12-25 07:45:00	0
0316-0058	2016-12-25 08:00:00	161
0316-0058	2016-12-25 08:15:00	0
0316-0058	2016-12-25 08:30:00	0
0316-0058	2016-12-25 08:45:00	0
0316-0058	2016-12-25 09:00:00	55
0316-0058	2016-12-25 09:15:00	0
0316-0058	2016-12-25 09:30:00	0
0316-0058	2016-12-25 09:45:00	186
0316-0058	2016-12-25 10:00:00	770
0316-0058	2016-12-25 10:15:00	365
0316-0058	2016-12-25 10:30:00	835
0316-0058	2016-12-25 10:45:00	375
0316-0058	2016-12-25 11:00:00	246
0316-0058	2016-12-25 11:15:00	438
0316-0058	2016-12-25 11:30:00	321
0316-0058	2016-12-25 11:45:00	646
0316-0058	2016-12-25 12:00:00	481
0316-0058	2016-12-25 12:15:00	225
0316-0058	2016-12-25 12:30:00	317
0316-0058	2016-12-25 12:45:00	54
0316-0058	2016-12-25 13:00:00	56
0316-0058	2016-12-25 13:15:00	29
0316-0058	2016-12-25 13:30:00	33
0316-0058	2016-12-25 13:45:00	0
0316-0058	2016-12-25 14:00:00	0
0316-0058	2016-12-25 14:15:00	0
0316-0058	2016-12-25 14:30:00	40
0316-0058	2016-12-25 14:45:00	192
0316-0058	2016-12-25 15:00:00	707
0316-0058	2016-12-25 15:15:00	847
0316-0058	2016-12-25 15:30:00	260
0316-0058	2016-12-25 15:45:00	227
0316-0058	2016-12-25 16:00:00	253
0316-0058	2016-12-25 16:15:00	179
0316-0058	2016-12-25 16:30:00	180
0316-0058	2016-12-25 16:45:00	109
0316-0058	2016-12-25 17:00:00	68
0316-0058	2016-12-25 17:15:00	232
0316-0058	2016-12-25 17:30:00	152
0316-0058	2016-12-25 17:45:00	44
0316-0058	2016-12-25 18:00:00	0
0316-0058	2016-12-25 18:15:00	0
0316-0058	2016-12-25 18:30:00	0
0316-0058	2016-12-25 18:45:00	0
0316-0058	2016-12-25 19:00:00	0
0316-0058	2016-12-25 19:15:00	0
0316-0058	2016-12-25 19:30:00	0
0316-0058	2016-12-25 19:45:00	0
0316-0058	2016-12-25 20:00:00	0
0316-0058	2016-12-25 20:15:00	0
0316-0058	2016-12-25 20:30:00	0
0316-0058	2016-12-25 20:45:00	0
0316-0058	2016-12-25 21:00:00	0
0316-0058	2016-12-25 21:15:00	0
0316-0058	2016-12-25 21:30:00	0
0316-0058	2016-12-25 21:45:00	0
0316-0058	2016-12-25 22:00:00	0
0316-0058	2016-12-25 22:15:00	0
0316-0058	2016-12-25 22:30:00	279
0316-0058	2016-12-25 22:45:00	115
0316-0058	2016-12-25 23:00:00	0
0316-0058	2016-12-25 23:15:00	49
0316-0058	2016-12-25 23:30:00	76
0316-0058	2016-12-25 23:45:00	0
0316-0058	2016-12-26 00:00:00	0
0316-0058	2016-12-26 00:15:00	0
0316-0058	2016-12-26 00:30:00	0
0316-0058	2016-12-26 00:45:00	0
0316-0058	2016-12-26 01:00:00	0
0316-0058	2016-12-26 01:15:00	0
0316-0058	2016-12-26 01:30:00	0
0316-0058	2016-12-26 01:45:00	0
0316-0058	2016-12-26 02:00:00	0
0316-0058	2016-12-26 02:15:00	0
0316-0058	2016-12-26 02:30:00	0
0316-0058	2016-12-26 02:45:00	0
0316-0058	2016-12-26 03:00:00	0
0316-0058	2016-12-26 03:15:00	0
0316-0058	2016-12-26 03:30:00	0
0316-0058	2016-12-26 03:45:00	0
0316-0058	2016-12-26 04:00:00	0
0316-0058	2016-12-26 04:15:00	0
0316-0058	2016-12-26 04:30:00	0
0316-0058	2016-12-26 04:45:00	0
0316-0058	2016-12-26 05:00:00	0
0316-0058	2016-12-26 05:15:00	0
0316-0058	2016-12-26 05:30:00	0
0316-0058	2016-12-26 05:45:00	0
0316-0058	2016-12-26 06:00:00	0
0316-0058	2016-12-26 06:15:00	0
0316-0058	2016-12-26 06:30:00	0
0316-0058	2016-12-26 06:45:00	0
0316-0058	2016-12-26 07:00:00	0
0316-0058	2016-12-26 07:15:00	0
0316-0058	2016-12-26 07:30:00	0
0316-0058	2016-12-26 07:45:00	0
0316-0058	2016-12-26 08:00:00	6
0316-0058	2016-12-26 08:15:00	170
0316-0058	2016-12-26 08:30:00	72
0316-0058	2016-12-26 08:45:00	141
0316-0058	2016-12-26 09:00:00	28
0316-0058	2016-12-26 09:15:00	26
0316-0058	2016-12-26 09:30:00	0
0316-0058	2016-12-26 09:45:00	0
0316-0058	2016-12-26 10:00:00	0
0316-0058	2016-12-26 10:15:00	43
0316-0058	2016-12-26 10:30:00	150
0316-0058	2016-12-26 10:45:00	218
0316-0058	2016-12-26 11:00:00	5
0316-0058	2016-12-26 11:15:00	6
0316-0058	2016-12-26 11:30:00	253
0316-0058	2016-12-26 11:45:00	225
0316-0058	2016-12-26 12:00:00	234
0316-0058	2016-12-26 12:15:00	7
0316-0058	2016-12-26 12:30:00	273
0316-0058	2016-12-26 12:45:00	135
0316-0058	2016-12-26 13:00:00	103
0316-0058	2016-12-26 13:15:00	289
0316-0058	2016-12-26 13:30:00	0
0316-0058	2016-12-26 13:45:00	29
0316-0058	2016-12-26 14:00:00	47
0316-0058	2016-12-26 14:15:00	121
0316-0058	2016-12-26 14:30:00	58
0316-0058	2016-12-26 14:45:00	11
0316-0058	2016-12-26 15:00:00	291
0316-0058	2016-12-26 15:15:00	235
0316-0058	2016-12-26 15:30:00	0
0316-0058	2016-12-26 15:45:00	34
0316-0058	2016-12-26 16:00:00	37
0316-0058	2016-12-26 16:15:00	19
0316-0058	2016-12-26 16:30:00	498
0316-0058	2016-12-26 16:45:00	379
0316-0058	2016-12-26 17:00:00	250
0316-0058	2016-12-26 17:15:00	311
0316-0058	2016-12-26 17:30:00	22
0316-0058	2016-12-26 17:45:00	535
0316-0058	2016-12-26 18:00:00	145
0316-0058	2016-12-26 18:15:00	15
0316-0058	2016-12-26 18:30:00	4
0316-0058	2016-12-26 18:45:00	16
0316-0058	2016-12-26 19:00:00	55
0316-0058	2016-12-26 19:15:00	222
0316-0058	2016-12-26 19:30:00	39
0316-0058	2016-12-26 19:45:00	118
0316-0058	2016-12-26 20:00:00	93
0316-0058	2016-12-26 20:15:00	18
0316-0058	2016-12-26 20:30:00	5
0316-0058	2016-12-26 20:45:00	125
0316-0058	2016-12-26 21:00:00	141
0316-0058	2016-12-26 21:15:00	88
0316-0058	2016-12-26 21:30:00	11
0316-0058	2016-12-26 21:45:00	0
0316-0058	2016-12-26 22:00:00	0
0316-0058	2016-12-26 22:15:00	0
0316-0058	2016-12-26 22:30:00	90
0316-0058	2016-12-26 22:45:00	0
0316-0058	2016-12-26 23:00:00	158
0316-0058	2016-12-26 23:15:00	60
0316-0058	2016-12-26 23:30:00	0
0316-0058	2016-12-26 23:45:00	13
0316-0058	2016-12-27 00:00:00	0
0316-0058	2016-12-27 00:15:00	0
0316-0058	2016-12-27 00:30:00	0
0316-0058	2016-12-27 00:45:00	0
0316-0058	2016-12-27 01:00:00	0
0316-0058	2016-12-27 01:15:00	0
0316-0058	2016-12-27 01:30:00	0
0316-0058	2016-12-27 01:45:00	0
0316-0058	2016-12-27 02:00:00	0
0316-0058	2016-12-27 02:15:00	4
0316-0058	2016-12-27 02:30:00	0
0316-0058	2016-12-27 02:45:00	0
0316-0058	2016-12-27 03:00:00	0
0316-0058	2016-12-27 03:15:00	0
0316-0058	2016-12-27 03:30:00	0
0316-0058	2016-12-27 03:45:00	0
0316-0058	2016-12-27 04:00:00	0
0316-0058	2016-12-27 04:15:00	0
0316-0058	2016-12-27 04:30:00	0
0316-0058	2016-12-27 04:45:00	0
0316-0058	2016-12-27 05:00:00	10
0316-0058	2016-12-27 05:15:00	0
0316-0058	2016-12-27 05:30:00	5
0316-0058	2016-12-27 05:45:00	0
0316-0058	2016-12-27 06:00:00	11
0316-0058	2016-12-27 06:15:00	0
0316-0058	2016-12-27 06:30:00	0
0316-0058	2016-12-27 06:45:00	0
0316-0058	2016-12-27 07:00:00	0
0316-0058	2016-12-27 07:15:00	0
0316-0058	2016-12-27 07:30:00	8
0316-0058	2016-12-27 07:45:00	251
0316-0058	2016-12-27 08:00:00	254
0316-0058	2016-12-27 08:15:00	313
0316-0058	2016-12-27 08:30:00	368
0316-0058	2016-12-27 08:45:00	0
0316-0058	2016-12-27 09:00:00	339
0316-0058	2016-12-27 09:15:00	11
0316-0058	2016-12-27 09:30:00	356
0316-0058	2016-12-27 09:45:00	15
0316-0058	2016-12-27 10:00:00	114
0316-0058	2016-12-27 10:15:00	0
0316-0058	2016-12-27 10:30:00	28
0316-0058	2016-12-27 10:45:00	92
0316-0058	2016-12-27 11:00:00	0
0316-0058	2016-12-27 11:15:00	0
0316-0058	2016-12-27 11:30:00	4
0316-0058	2016-12-27 11:45:00	16
0316-0058	2016-12-27 12:00:00	218
0316-0058	2016-12-27 12:15:00	210
0316-0058	2016-12-27 12:30:00	0
0316-0058	2016-12-27 12:45:00	0
0316-0058	2016-12-27 13:00:00	473
0316-0058	2016-12-27 13:15:00	4
0316-0058	2016-12-27 13:30:00	0
0316-0058	2016-12-27 13:45:00	172
0316-0058	2016-12-27 14:00:00	0
0316-0058	2016-12-27 14:15:00	0
0316-0058	2016-12-27 14:30:00	0
0316-0058	2016-12-27 14:45:00	0
0316-0058	2016-12-27 15:00:00	0
0316-0058	2016-12-27 15:15:00	0
0316-0058	2016-12-27 15:30:00	0
0316-0058	2016-12-27 15:45:00	120
0316-0058	2016-12-27 16:00:00	0
0316-0058	2016-12-27 16:15:00	0
0316-0058	2016-12-27 16:30:00	142
0316-0058	2016-12-27 16:45:00	192
0316-0058	2016-12-27 17:00:00	188
0316-0058	2016-12-27 17:15:00	4
0316-0058	2016-12-27 17:30:00	0
0316-0058	2016-12-27 17:45:00	0
0316-0058	2016-12-27 18:00:00	0
0316-0058	2016-12-27 18:15:00	0
0316-0058	2016-12-27 18:30:00	0
0316-0058	2016-12-27 18:45:00	0
0316-0058	2016-12-27 19:00:00	0
0316-0058	2016-12-27 19:15:00	0
0316-0058	2016-12-27 19:30:00	0
0316-0058	2016-12-27 19:45:00	0
0316-0058	2016-12-27 20:00:00	0
0316-0058	2016-12-27 20:15:00	0
0316-0058	2016-12-27 20:30:00	0
0316-0058	2016-12-27 20:45:00	0
0316-0058	2016-12-27 21:00:00	0
0316-0058	2016-12-27 21:15:00	0
0316-0058	2016-12-27 21:30:00	0
0316-0058	2016-12-27 21:45:00	0
0316-0058	2016-12-27 22:00:00	0
0316-0058	2016-12-27 22:15:00	0
0316-0058	2016-12-27 22:30:00	0
0316-0058	2016-12-27 22:45:00	0
0316-0058	2016-12-27 23:00:00	0
0316-0058	2016-12-27 23:15:00	0
0316-0058	2016-12-27 23:30:00	0
0316-0058	2016-12-27 23:45:00	0
