## Supplementary Data 2 for "Digital phenotyping by consumer wearables identifies sleep-associated markers of cardiovascular disease risk and biological aging": ActivityTable_0316-0061-NHC.tsv

0316-0061	2016-03-21 00:00:00	0
0316-0061	2016-03-21 00:15:00	0
0316-0061	2016-03-21 00:30:00	0
0316-0061	2016-03-21 00:45:00	0
0316-0061	2016-03-21 01:00:00	0
0316-0061	2016-03-21 01:15:00	0
0316-0061	2016-03-21 01:30:00	0
0316-0061	2016-03-21 01:45:00	0
0316-0061	2016-03-21 02:00:00	0
0316-0061	2016-03-21 02:15:00	0
0316-0061	2016-03-21 02:30:00	0
0316-0061	2016-03-21 02:45:00	0
0316-0061	2016-03-21 03:00:00	0
0316-0061	2016-03-21 03:15:00	0
0316-0061	2016-03-21 03:30:00	0
0316-0061	2016-03-21 03:45:00	0
0316-0061	2016-03-21 04:00:00	0
0316-0061	2016-03-21 04:15:00	0
0316-0061	2016-03-21 04:30:00	0
0316-0061	2016-03-21 04:45:00	0
0316-0061	2016-03-21 05:00:00	0
0316-0061	2016-03-21 05:15:00	0
0316-0061	2016-03-21 05:30:00	0
0316-0061	2016-03-21 05:45:00	0
0316-0061	2016-03-21 06:00:00	0
0316-0061	2016-03-21 06:15:00	0
0316-0061	2016-03-21 06:30:00	0
0316-0061	2016-03-21 06:45:00	0
0316-0061	2016-03-21 07:00:00	0
0316-0061	2016-03-21 07:15:00	0
0316-0061	2016-03-21 07:30:00	0
0316-0061	2016-03-21 07:45:00	0
0316-0061	2016-03-21 08:00:00	0
0316-0061	2016-03-21 08:15:00	0
0316-0061	2016-03-21 08:30:00	0
0316-0061	2016-03-21 08:45:00	0
0316-0061	2016-03-21 09:00:00	0
0316-0061	2016-03-21 09:15:00	0
0316-0061	2016-03-21 09:30:00	0
0316-0061	2016-03-21 09:45:00	0
0316-0061	2016-03-21 10:00:00	0
0316-0061	2016-03-21 10:15:00	0
0316-0061	2016-03-21 10:30:00	0
0316-0061	2016-03-21 10:45:00	0
0316-0061	2016-03-21 11:00:00	0
0316-0061	2016-03-21 11:15:00	0
0316-0061	2016-03-21 11:30:00	0
0316-0061	2016-03-21 11:45:00	0
0316-0061	2016-03-21 12:00:00	0
0316-0061	2016-03-21 12:15:00	0
0316-0061	2016-03-21 12:30:00	0
0316-0061	2016-03-21 12:45:00	0
0316-0061	2016-03-21 13:00:00	0
0316-0061	2016-03-21 13:15:00	0
0316-0061	2016-03-21 13:30:00	0
0316-0061	2016-03-21 13:45:00	0
0316-0061	2016-03-21 14:00:00	0
0316-0061	2016-03-21 14:15:00	0
0316-0061	2016-03-21 14:30:00	0
0316-0061	2016-03-21 14:45:00	0
0316-0061	2016-03-21 15:00:00	0
0316-0061	2016-03-21 15:15:00	0
0316-0061	2016-03-21 15:30:00	0
0316-0061	2016-03-21 15:45:00	0
0316-0061	2016-03-21 16:00:00	0
0316-0061	2016-03-21 16:15:00	0
0316-0061	2016-03-21 16:30:00	0
0316-0061	2016-03-21 16:45:00	0
0316-0061	2016-03-21 17:00:00	0
0316-0061	2016-03-21 17:15:00	0
0316-0061	2016-03-21 17:30:00	0
0316-0061	2016-03-21 17:45:00	0
0316-0061	2016-03-21 18:00:00	0
0316-0061	2016-03-21 18:15:00	0
0316-0061	2016-03-21 18:30:00	0
0316-0061	2016-03-21 18:45:00	0
0316-0061	2016-03-21 19:00:00	0
0316-0061	2016-03-21 19:15:00	0
0316-0061	2016-03-21 19:30:00	0
0316-0061	2016-03-21 19:45:00	0
0316-0061	2016-03-21 20:00:00	0
0316-0061	2016-03-21 20:15:00	0
0316-0061	2016-03-21 20:30:00	0
0316-0061	2016-03-21 20:45:00	0
0316-0061	2016-03-21 21:00:00	0
0316-0061	2016-03-21 21:15:00	0
0316-0061	2016-03-21 21:30:00	0
0316-0061	2016-03-21 21:45:00	0
0316-0061	2016-03-21 22:00:00	0
0316-0061	2016-03-21 22:15:00	0
0316-0061	2016-03-21 22:30:00	0
0316-0061	2016-03-21 22:45:00	0
0316-0061	2016-03-21 23:00:00	0
0316-0061	2016-03-21 23:15:00	0
0316-0061	2016-03-21 23:30:00	0
0316-0061	2016-03-21 23:45:00	0
0316-0061	2016-03-22 00:00:00	0
0316-0061	2016-03-22 00:15:00	0
0316-0061	2016-03-22 00:30:00	0
0316-0061	2016-03-22 00:45:00	0
0316-0061	2016-03-22 01:00:00	0
0316-0061	2016-03-22 01:15:00	0
0316-0061	2016-03-22 01:30:00	0
0316-0061	2016-03-22 01:45:00	0
0316-0061	2016-03-22 02:00:00	0
0316-0061	2016-03-22 02:15:00	0
0316-0061	2016-03-22 02:30:00	0
0316-0061	2016-03-22 02:45:00	0
0316-0061	2016-03-22 03:00:00	0
0316-0061	2016-03-22 03:15:00	0
0316-0061	2016-03-22 03:30:00	0
0316-0061	2016-03-22 03:45:00	0
0316-0061	2016-03-22 04:00:00	0
0316-0061	2016-03-22 04:15:00	0
0316-0061	2016-03-22 04:30:00	0
0316-0061	2016-03-22 04:45:00	0
0316-0061	2016-03-22 05:00:00	0
0316-0061	2016-03-22 05:15:00	0
0316-0061	2016-03-22 05:30:00	0
0316-0061	2016-03-22 05:45:00	0
0316-0061	2016-03-22 06:00:00	0
0316-0061	2016-03-22 06:15:00	0
0316-0061	2016-03-22 06:30:00	0
0316-0061	2016-03-22 06:45:00	0
0316-0061	2016-03-22 07:00:00	0
0316-0061	2016-03-22 07:15:00	0
0316-0061	2016-03-22 07:30:00	0
0316-0061	2016-03-22 07:45:00	0
0316-0061	2016-03-22 08:00:00	0
0316-0061	2016-03-22 08:15:00	0
0316-0061	2016-03-22 08:30:00	0
0316-0061	2016-03-22 08:45:00	0
0316-0061	2016-03-22 09:00:00	0
0316-0061	2016-03-22 09:15:00	0
0316-0061	2016-03-22 09:30:00	0
0316-0061	2016-03-22 09:45:00	0
0316-0061	2016-03-22 10:00:00	0
0316-0061	2016-03-22 10:15:00	0
0316-0061	2016-03-22 10:30:00	0
0316-0061	2016-03-22 10:45:00	0
0316-0061	2016-03-22 11:00:00	0
0316-0061	2016-03-22 11:15:00	0
0316-0061	2016-03-22 11:30:00	0
0316-0061	2016-03-22 11:45:00	0
0316-0061	2016-03-22 12:00:00	0
0316-0061	2016-03-22 12:15:00	0
0316-0061	2016-03-22 12:30:00	0
0316-0061	2016-03-22 12:45:00	0
0316-0061	2016-03-22 13:00:00	0
0316-0061	2016-03-22 13:15:00	0
0316-0061	2016-03-22 13:30:00	0
0316-0061	2016-03-22 13:45:00	0
0316-0061	2016-03-22 14:00:00	0
0316-0061	2016-03-22 14:15:00	0
0316-0061	2016-03-22 14:30:00	0
0316-0061	2016-03-22 14:45:00	0
0316-0061	2016-03-22 15:00:00	0
0316-0061	2016-03-22 15:15:00	0
0316-0061	2016-03-22 15:30:00	0
0316-0061	2016-03-22 15:45:00	0
0316-0061	2016-03-22 16:00:00	0
0316-0061	2016-03-22 16:15:00	0
0316-0061	2016-03-22 16:30:00	0
0316-0061	2016-03-22 16:45:00	0
0316-0061	2016-03-22 17:00:00	0
0316-0061	2016-03-22 17:15:00	0
0316-0061	2016-03-22 17:30:00	0
0316-0061	2016-03-22 17:45:00	0
0316-0061	2016-03-22 18:00:00	0
0316-0061	2016-03-22 18:15:00	0
0316-0061	2016-03-22 18:30:00	0
0316-0061	2016-03-22 18:45:00	0
0316-0061	2016-03-22 19:00:00	0
0316-0061	2016-03-22 19:15:00	0
0316-0061	2016-03-22 19:30:00	0
0316-0061	2016-03-22 19:45:00	0
0316-0061	2016-03-22 20:00:00	0
0316-0061	2016-03-22 20:15:00	0
0316-0061	2016-03-22 20:30:00	0
0316-0061	2016-03-22 20:45:00	0
0316-0061	2016-03-22 21:00:00	0
0316-0061	2016-03-22 21:15:00	0
0316-0061	2016-03-22 21:30:00	0
0316-0061	2016-03-22 21:45:00	0
0316-0061	2016-03-22 22:00:00	0
0316-0061	2016-03-22 22:15:00	0
0316-0061	2016-03-22 22:30:00	0
0316-0061	2016-03-22 22:45:00	0
0316-0061	2016-03-22 23:00:00	0
0316-0061	2016-03-22 23:15:00	0
0316-0061	2016-03-22 23:30:00	0
0316-0061	2016-03-22 23:45:00	0
0316-0061	2016-03-23 00:00:00	0
0316-0061	2016-03-23 00:15:00	0
0316-0061	2016-03-23 00:30:00	0
0316-0061	2016-03-23 00:45:00	0
0316-0061	2016-03-23 01:00:00	0
0316-0061	2016-03-23 01:15:00	0
0316-0061	2016-03-23 01:30:00	0
0316-0061	2016-03-23 01:45:00	0
0316-0061	2016-03-23 02:00:00	0
0316-0061	2016-03-23 02:15:00	0
0316-0061	2016-03-23 02:30:00	0
0316-0061	2016-03-23 02:45:00	0
0316-0061	2016-03-23 03:00:00	0
0316-0061	2016-03-23 03:15:00	0
0316-0061	2016-03-23 03:30:00	0
0316-0061	2016-03-23 03:45:00	0
0316-0061	2016-03-23 04:00:00	0
0316-0061	2016-03-23 04:15:00	0
0316-0061	2016-03-23 04:30:00	0
0316-0061	2016-03-23 04:45:00	0
0316-0061	2016-03-23 05:00:00	0
0316-0061	2016-03-23 05:15:00	0
0316-0061	2016-03-23 05:30:00	0
0316-0061	2016-03-23 05:45:00	0
0316-0061	2016-03-23 06:00:00	0
0316-0061	2016-03-23 06:15:00	0
0316-0061	2016-03-23 06:30:00	0
0316-0061	2016-03-23 06:45:00	0
0316-0061	2016-03-23 07:00:00	0
0316-0061	2016-03-23 07:15:00	0
0316-0061	2016-03-23 07:30:00	0
0316-0061	2016-03-23 07:45:00	0
0316-0061	2016-03-23 08:00:00	0
0316-0061	2016-03-23 08:15:00	0
0316-0061	2016-03-23 08:30:00	0
0316-0061	2016-03-23 08:45:00	0
0316-0061	2016-03-23 09:00:00	0
0316-0061	2016-03-23 09:15:00	0
0316-0061	2016-03-23 09:30:00	0
0316-0061	2016-03-23 09:45:00	0
0316-0061	2016-03-23 10:00:00	0
0316-0061	2016-03-23 10:15:00	0
0316-0061	2016-03-23 10:30:00	0
0316-0061	2016-03-23 10:45:00	0
0316-0061	2016-03-23 11:00:00	0
0316-0061	2016-03-23 11:15:00	0
0316-0061	2016-03-23 11:30:00	0
0316-0061	2016-03-23 11:45:00	0
0316-0061	2016-03-23 12:00:00	0
0316-0061	2016-03-23 12:15:00	0
0316-0061	2016-03-23 12:30:00	0
0316-0061	2016-03-23 12:45:00	0
0316-0061	2016-03-23 13:00:00	0
0316-0061	2016-03-23 13:15:00	0
0316-0061	2016-03-23 13:30:00	0
0316-0061	2016-03-23 13:45:00	0
0316-0061	2016-03-23 14:00:00	0
0316-0061	2016-03-23 14:15:00	0
0316-0061	2016-03-23 14:30:00	0
0316-0061	2016-03-23 14:45:00	0
0316-0061	2016-03-23 15:00:00	0
0316-0061	2016-03-23 15:15:00	0
0316-0061	2016-03-23 15:30:00	0
0316-0061	2016-03-23 15:45:00	0
0316-0061	2016-03-23 16:00:00	0
0316-0061	2016-03-23 16:15:00	0
0316-0061	2016-03-23 16:30:00	0
0316-0061	2016-03-23 16:45:00	0
0316-0061	2016-03-23 17:00:00	0
0316-0061	2016-03-23 17:15:00	0
0316-0061	2016-03-23 17:30:00	0
0316-0061	2016-03-23 17:45:00	0
0316-0061	2016-03-23 18:00:00	0
0316-0061	2016-03-23 18:15:00	0
0316-0061	2016-03-23 18:30:00	0
0316-0061	2016-03-23 18:45:00	0
0316-0061	2016-03-23 19:00:00	0
0316-0061	2016-03-23 19:15:00	0
0316-0061	2016-03-23 19:30:00	0
0316-0061	2016-03-23 19:45:00	0
0316-0061	2016-03-23 20:00:00	0
0316-0061	2016-03-23 20:15:00	0
0316-0061	2016-03-23 20:30:00	0
0316-0061	2016-03-23 20:45:00	0
0316-0061	2016-03-23 21:00:00	0
0316-0061	2016-03-23 21:15:00	0
0316-0061	2016-03-23 21:30:00	0
0316-0061	2016-03-23 21:45:00	0
0316-0061	2016-03-23 22:00:00	0
0316-0061	2016-03-23 22:15:00	0
0316-0061	2016-03-23 22:30:00	0
0316-0061	2016-03-23 22:45:00	0
0316-0061	2016-03-23 23:00:00	0
0316-0061	2016-03-23 23:15:00	0
0316-0061	2016-03-23 23:30:00	0
0316-0061	2016-03-23 23:45:00	0
0316-0061	2016-03-24 00:00:00	0
0316-0061	2016-03-24 00:15:00	0
0316-0061	2016-03-24 00:30:00	0
0316-0061	2016-03-24 00:45:00	0
0316-0061	2016-03-24 01:00:00	0
0316-0061	2016-03-24 01:15:00	0
0316-0061	2016-03-24 01:30:00	0
0316-0061	2016-03-24 01:45:00	0
0316-0061	2016-03-24 02:00:00	0
0316-0061	2016-03-24 02:15:00	0
0316-0061	2016-03-24 02:30:00	0
0316-0061	2016-03-24 02:45:00	0
0316-0061	2016-03-24 03:00:00	0
0316-0061	2016-03-24 03:15:00	0
0316-0061	2016-03-24 03:30:00	0
0316-0061	2016-03-24 03:45:00	0
0316-0061	2016-03-24 04:00:00	0
0316-0061	2016-03-24 04:15:00	0
0316-0061	2016-03-24 04:30:00	0
0316-0061	2016-03-24 04:45:00	0
0316-0061	2016-03-24 05:00:00	0
0316-0061	2016-03-24 05:15:00	0
0316-0061	2016-03-24 05:30:00	0
0316-0061	2016-03-24 05:45:00	0
0316-0061	2016-03-24 06:00:00	0
0316-0061	2016-03-24 06:15:00	0
0316-0061	2016-03-24 06:30:00	0
0316-0061	2016-03-24 06:45:00	0
0316-0061	2016-03-24 07:00:00	25
0316-0061	2016-03-24 07:15:00	0
0316-0061	2016-03-24 07:30:00	0
0316-0061	2016-03-24 07:45:00	0
0316-0061	2016-03-24 08:00:00	146
0316-0061	2016-03-24 08:15:00	85
0316-0061	2016-03-24 08:30:00	0
0316-0061	2016-03-24 08:45:00	0
0316-0061	2016-03-24 09:00:00	47
0316-0061	2016-03-24 09:15:00	347
0316-0061	2016-03-24 09:30:00	70
0316-0061	2016-03-24 09:45:00	10
0316-0061	2016-03-24 10:00:00	386
0316-0061	2016-03-24 10:15:00	370
0316-0061	2016-03-24 10:30:00	346
0316-0061	2016-03-24 10:45:00	357
0316-0061	2016-03-24 11:00:00	111
0316-0061	2016-03-24 11:15:00	73
0316-0061	2016-03-24 11:30:00	213
0316-0061	2016-03-24 11:45:00	841
0316-0061	2016-03-24 12:00:00	333
0316-0061	2016-03-24 12:15:00	31
0316-0061	2016-03-24 12:30:00	435
0316-0061	2016-03-24 12:45:00	582
0316-0061	2016-03-24 13:00:00	280
0316-0061	2016-03-24 13:15:00	275
0316-0061	2016-03-24 13:30:00	74
0316-0061	2016-03-24 13:45:00	0
0316-0061	2016-03-24 14:00:00	282
0316-0061	2016-03-24 14:15:00	249
0316-0061	2016-03-24 14:30:00	34
0316-0061	2016-03-24 14:45:00	65
0316-0061	2016-03-24 15:00:00	75
0316-0061	2016-03-24 15:15:00	177
0316-0061	2016-03-24 15:30:00	15
0316-0061	2016-03-24 15:45:00	61
0316-0061	2016-03-24 16:00:00	180
0316-0061	2016-03-24 16:15:00	73
0316-0061	2016-03-24 16:30:00	72
0316-0061	2016-03-24 16:45:00	52
0316-0061	2016-03-24 17:00:00	0
0316-0061	2016-03-24 17:15:00	41
0316-0061	2016-03-24 17:30:00	51
0316-0061	2016-03-24 17:45:00	22
0316-0061	2016-03-24 18:00:00	156
0316-0061	2016-03-24 18:15:00	114
0316-0061	2016-03-24 18:30:00	309
0316-0061	2016-03-24 18:45:00	432
0316-0061	2016-03-24 19:00:00	127
0316-0061	2016-03-24 19:15:00	333
0316-0061	2016-03-24 19:30:00	165
0316-0061	2016-03-24 19:45:00	156
0316-0061	2016-03-24 20:00:00	140
0316-0061	2016-03-24 20:15:00	26
0316-0061	2016-03-24 20:30:00	0
0316-0061	2016-03-24 20:45:00	164
0316-0061	2016-03-24 21:00:00	11
0316-0061	2016-03-24 21:15:00	51
0316-0061	2016-03-24 21:30:00	178
0316-0061	2016-03-24 21:45:00	125
0316-0061	2016-03-24 22:00:00	38
0316-0061	2016-03-24 22:15:00	5
0316-0061	2016-03-24 22:30:00	188
0316-0061	2016-03-24 22:45:00	120
0316-0061	2016-03-24 23:00:00	0
0316-0061	2016-03-24 23:15:00	4
0316-0061	2016-03-24 23:30:00	34
0316-0061	2016-03-24 23:45:00	126
0316-0061	2016-03-25 00:00:00	105
0316-0061	2016-03-25 00:15:00	13
0316-0061	2016-03-25 00:30:00	0
0316-0061	2016-03-25 00:45:00	0
0316-0061	2016-03-25 01:00:00	0
0316-0061	2016-03-25 01:15:00	0
0316-0061	2016-03-25 01:30:00	0
0316-0061	2016-03-25 01:45:00	0
0316-0061	2016-03-25 02:00:00	7
0316-0061	2016-03-25 02:15:00	9
0316-0061	2016-03-25 02:30:00	53
0316-0061	2016-03-25 02:45:00	0
0316-0061	2016-03-25 03:00:00	0
0316-0061	2016-03-25 03:15:00	0
0316-0061	2016-03-25 03:30:00	0
0316-0061	2016-03-25 03:45:00	0
0316-0061	2016-03-25 04:00:00	0
0316-0061	2016-03-25 04:15:00	33
0316-0061	2016-03-25 04:30:00	16
0316-0061	2016-03-25 04:45:00	0
0316-0061	2016-03-25 05:00:00	7
0316-0061	2016-03-25 05:15:00	13
0316-0061	2016-03-25 05:30:00	0
0316-0061	2016-03-25 05:45:00	19
0316-0061	2016-03-25 06:00:00	0
0316-0061	2016-03-25 06:15:00	4
0316-0061	2016-03-25 06:30:00	0
0316-0061	2016-03-25 06:45:00	29
0316-0061	2016-03-25 07:00:00	7
0316-0061	2016-03-25 07:15:00	0
0316-0061	2016-03-25 07:30:00	0
0316-0061	2016-03-25 07:45:00	57
0316-0061	2016-03-25 08:00:00	320
0316-0061	2016-03-25 08:15:00	285
0316-0061	2016-03-25 08:30:00	0
0316-0061	2016-03-25 08:45:00	0
0316-0061	2016-03-25 09:00:00	395
0316-0061	2016-03-25 09:15:00	272
0316-0061	2016-03-25 09:30:00	344
0316-0061	2016-03-25 09:45:00	402
0316-0061	2016-03-25 10:00:00	229
0316-0061	2016-03-25 10:15:00	0
0316-0061	2016-03-25 10:30:00	63
0316-0061	2016-03-25 10:45:00	34
0316-0061	2016-03-25 11:00:00	61
0316-0061	2016-03-25 11:15:00	78
0316-0061	2016-03-25 11:30:00	0
0316-0061	2016-03-25 11:45:00	0
0316-0061	2016-03-25 12:00:00	16
0316-0061	2016-03-25 12:15:00	8
0316-0061	2016-03-25 12:30:00	0
0316-0061	2016-03-25 12:45:00	0
0316-0061	2016-03-25 13:00:00	20
0316-0061	2016-03-25 13:15:00	42
0316-0061	2016-03-25 13:30:00	24
0316-0061	2016-03-25 13:45:00	0
0316-0061	2016-03-25 14:00:00	0
0316-0061	2016-03-25 14:15:00	314
0316-0061	2016-03-25 14:30:00	166
0316-0061	2016-03-25 14:45:00	123
0316-0061	2016-03-25 15:00:00	14
0316-0061	2016-03-25 15:15:00	67
0316-0061	2016-03-25 15:30:00	22
0316-0061	2016-03-25 15:45:00	106
0316-0061	2016-03-25 16:00:00	0
0316-0061	2016-03-25 16:15:00	226
0316-0061	2016-03-25 16:30:00	98
0316-0061	2016-03-25 16:45:00	0
0316-0061	2016-03-25 17:00:00	7
0316-0061	2016-03-25 17:15:00	171
0316-0061	2016-03-25 17:30:00	57
0316-0061	2016-03-25 17:45:00	0
0316-0061	2016-03-25 18:00:00	80
0316-0061	2016-03-25 18:15:00	162
0316-0061	2016-03-25 18:30:00	111
0316-0061	2016-03-25 18:45:00	94
0316-0061	2016-03-25 19:00:00	198
0316-0061	2016-03-25 19:15:00	0
0316-0061	2016-03-25 19:30:00	0
0316-0061	2016-03-25 19:45:00	12
0316-0061	2016-03-25 20:00:00	74
0316-0061	2016-03-25 20:15:00	7
0316-0061	2016-03-25 20:30:00	73
0316-0061	2016-03-25 20:45:00	265
0316-0061	2016-03-25 21:00:00	109
0316-0061	2016-03-25 21:15:00	0
0316-0061	2016-03-25 21:30:00	33
0316-0061	2016-03-25 21:45:00	57
0316-0061	2016-03-25 22:00:00	39
0316-0061	2016-03-25 22:15:00	26
0316-0061	2016-03-25 22:30:00	44
0316-0061	2016-03-25 22:45:00	70
0316-0061	2016-03-25 23:00:00	74
0316-0061	2016-03-25 23:15:00	30
0316-0061	2016-03-25 23:30:00	93
0316-0061	2016-03-25 23:45:00	0
0316-0061	2016-03-26 00:00:00	0
0316-0061	2016-03-26 00:15:00	0
0316-0061	2016-03-26 00:30:00	0
0316-0061	2016-03-26 00:45:00	0
0316-0061	2016-03-26 01:00:00	0
0316-0061	2016-03-26 01:15:00	0
0316-0061	2016-03-26 01:30:00	0
0316-0061	2016-03-26 01:45:00	0
0316-0061	2016-03-26 02:00:00	0
0316-0061	2016-03-26 02:15:00	36
0316-0061	2016-03-26 02:30:00	20
0316-0061	2016-03-26 02:45:00	0
0316-0061	2016-03-26 03:00:00	0
0316-0061	2016-03-26 03:15:00	8
0316-0061	2016-03-26 03:30:00	0
0316-0061	2016-03-26 03:45:00	0
0316-0061	2016-03-26 04:00:00	0
0316-0061	2016-03-26 04:15:00	13
0316-0061	2016-03-26 04:30:00	7
0316-0061	2016-03-26 04:45:00	10
0316-0061	2016-03-26 05:00:00	0
0316-0061	2016-03-26 05:15:00	0
0316-0061	2016-03-26 05:30:00	0
0316-0061	2016-03-26 05:45:00	8
0316-0061	2016-03-26 06:00:00	7
0316-0061	2016-03-26 06:15:00	0
0316-0061	2016-03-26 06:30:00	0
0316-0061	2016-03-26 06:45:00	0
0316-0061	2016-03-26 07:00:00	25
0316-0061	2016-03-26 07:15:00	0
0316-0061	2016-03-26 07:30:00	0
0316-0061	2016-03-26 07:45:00	26
0316-0061	2016-03-26 08:00:00	252
0316-0061	2016-03-26 08:15:00	0
0316-0061	2016-03-26 08:30:00	0
0316-0061	2016-03-26 08:45:00	0
0316-0061	2016-03-26 09:00:00	411
0316-0061	2016-03-26 09:15:00	259
0316-0061	2016-03-26 09:30:00	134
0316-0061	2016-03-26 09:45:00	290
0316-0061	2016-03-26 10:00:00	436
0316-0061	2016-03-26 10:15:00	794
0316-0061	2016-03-26 10:30:00	138
0316-0061	2016-03-26 10:45:00	441
0316-0061	2016-03-26 11:00:00	255
0316-0061	2016-03-26 11:15:00	1103
0316-0061	2016-03-26 11:30:00	272
0316-0061	2016-03-26 11:45:00	133
0316-0061	2016-03-26 12:00:00	0
0316-0061	2016-03-26 12:15:00	100
0316-0061	2016-03-26 12:30:00	21
0316-0061	2016-03-26 12:45:00	0
0316-0061	2016-03-26 13:00:00	23
0316-0061	2016-03-26 13:15:00	160
0316-0061	2016-03-26 13:30:00	0
0316-0061	2016-03-26 13:45:00	15
0316-0061	2016-03-26 14:00:00	230
0316-0061	2016-03-26 14:15:00	164
0316-0061	2016-03-26 14:30:00	67
0316-0061	2016-03-26 14:45:00	212
0316-0061	2016-03-26 15:00:00	196
0316-0061	2016-03-26 15:15:00	299
0316-0061	2016-03-26 15:30:00	283
0316-0061	2016-03-26 15:45:00	652
0316-0061	2016-03-26 16:00:00	603
0316-0061	2016-03-26 16:15:00	213
0316-0061	2016-03-26 16:30:00	286
0316-0061	2016-03-26 16:45:00	82
0316-0061	2016-03-26 17:00:00	0
0316-0061	2016-03-26 17:15:00	0
0316-0061	2016-03-26 17:30:00	66
0316-0061	2016-03-26 17:45:00	125
0316-0061	2016-03-26 18:00:00	118
0316-0061	2016-03-26 18:15:00	35
0316-0061	2016-03-26 18:30:00	98
0316-0061	2016-03-26 18:45:00	99
0316-0061	2016-03-26 19:00:00	148
0316-0061	2016-03-26 19:15:00	233
0316-0061	2016-03-26 19:30:00	160
0316-0061	2016-03-26 19:45:00	35
0316-0061	2016-03-26 20:00:00	0
0316-0061	2016-03-26 20:15:00	137
0316-0061	2016-03-26 20:30:00	16
0316-0061	2016-03-26 20:45:00	31
0316-0061	2016-03-26 21:00:00	113
0316-0061	2016-03-26 21:15:00	13
0316-0061	2016-03-26 21:30:00	5
0316-0061	2016-03-26 21:45:00	67
0316-0061	2016-03-26 22:00:00	44
0316-0061	2016-03-26 22:15:00	47
0316-0061	2016-03-26 22:30:00	0
0316-0061	2016-03-26 22:45:00	45
0316-0061	2016-03-26 23:00:00	113
0316-0061	2016-03-26 23:15:00	285
0316-0061	2016-03-26 23:30:00	20
0316-0061	2016-03-26 23:45:00	4
0316-0061	2016-03-27 00:00:00	0
0316-0061	2016-03-27 00:15:00	0
0316-0061	2016-03-27 00:30:00	0
0316-0061	2016-03-27 00:45:00	0
0316-0061	2016-03-27 01:00:00	0
0316-0061	2016-03-27 01:15:00	0
0316-0061	2016-03-27 01:30:00	0
0316-0061	2016-03-27 01:45:00	0
0316-0061	2016-03-27 02:00:00	0
0316-0061	2016-03-27 02:15:00	0
0316-0061	2016-03-27 02:30:00	0
0316-0061	2016-03-27 02:45:00	0
0316-0061	2016-03-27 03:00:00	0
0316-0061	2016-03-27 03:15:00	0
0316-0061	2016-03-27 03:30:00	0
0316-0061	2016-03-27 03:45:00	0
0316-0061	2016-03-27 04:00:00	0
0316-0061	2016-03-27 04:15:00	0
0316-0061	2016-03-27 04:30:00	0
0316-0061	2016-03-27 04:45:00	0
0316-0061	2016-03-27 05:00:00	0
0316-0061	2016-03-27 05:15:00	0
0316-0061	2016-03-27 05:30:00	0
0316-0061	2016-03-27 05:45:00	0
0316-0061	2016-03-27 06:00:00	0
0316-0061	2016-03-27 06:15:00	0
0316-0061	2016-03-27 06:30:00	0
0316-0061	2016-03-27 06:45:00	0
0316-0061	2016-03-27 07:00:00	0
0316-0061	2016-03-27 07:15:00	0
0316-0061	2016-03-27 07:30:00	0
0316-0061	2016-03-27 07:45:00	0
0316-0061	2016-03-27 08:00:00	0
0316-0061	2016-03-27 08:15:00	0
0316-0061	2016-03-27 08:30:00	0
0316-0061	2016-03-27 08:45:00	0
0316-0061	2016-03-27 09:00:00	0
0316-0061	2016-03-27 09:15:00	0
0316-0061	2016-03-27 09:30:00	0
0316-0061	2016-03-27 09:45:00	0
0316-0061	2016-03-27 10:00:00	0
0316-0061	2016-03-27 10:15:00	0
0316-0061	2016-03-27 10:30:00	0
0316-0061	2016-03-27 10:45:00	0
0316-0061	2016-03-27 11:00:00	0
0316-0061	2016-03-27 11:15:00	0
0316-0061	2016-03-27 11:30:00	0
0316-0061	2016-03-27 11:45:00	0
0316-0061	2016-03-27 12:00:00	0
0316-0061	2016-03-27 12:15:00	0
0316-0061	2016-03-27 12:30:00	0
0316-0061	2016-03-27 12:45:00	0
0316-0061	2016-03-27 13:00:00	0
0316-0061	2016-03-27 13:15:00	0
0316-0061	2016-03-27 13:30:00	0
0316-0061	2016-03-27 13:45:00	0
0316-0061	2016-03-27 14:00:00	0
0316-0061	2016-03-27 14:15:00	0
0316-0061	2016-03-27 14:30:00	0
0316-0061	2016-03-27 14:45:00	0
0316-0061	2016-03-27 15:00:00	0
0316-0061	2016-03-27 15:15:00	0
0316-0061	2016-03-27 15:30:00	0
0316-0061	2016-03-27 15:45:00	0
0316-0061	2016-03-27 16:00:00	0
0316-0061	2016-03-27 16:15:00	0
0316-0061	2016-03-27 16:30:00	0
0316-0061	2016-03-27 16:45:00	0
0316-0061	2016-03-27 17:00:00	0
0316-0061	2016-03-27 17:15:00	0
0316-0061	2016-03-27 17:30:00	0
0316-0061	2016-03-27 17:45:00	0
0316-0061	2016-03-27 18:00:00	0
0316-0061	2016-03-27 18:15:00	0
0316-0061	2016-03-27 18:30:00	0
0316-0061	2016-03-27 18:45:00	0
0316-0061	2016-03-27 19:00:00	0
0316-0061	2016-03-27 19:15:00	0
0316-0061	2016-03-27 19:30:00	0
0316-0061	2016-03-27 19:45:00	0
0316-0061	2016-03-27 20:00:00	0
0316-0061	2016-03-27 20:15:00	0
0316-0061	2016-03-27 20:30:00	0
0316-0061	2016-03-27 20:45:00	0
0316-0061	2016-03-27 21:00:00	0
0316-0061	2016-03-27 21:15:00	0
0316-0061	2016-03-27 21:30:00	0
0316-0061	2016-03-27 21:45:00	0
0316-0061	2016-03-27 22:00:00	0
0316-0061	2016-03-27 22:15:00	0
0316-0061	2016-03-27 22:30:00	0
0316-0061	2016-03-27 22:45:00	0
0316-0061	2016-03-27 23:00:00	0
0316-0061	2016-03-27 23:15:00	0
0316-0061	2016-03-27 23:30:00	0
0316-0061	2016-03-27 23:45:00	0
0316-0061	2016-03-28 00:00:00	0
0316-0061	2016-03-28 00:15:00	0
0316-0061	2016-03-28 00:30:00	0
0316-0061	2016-03-28 00:45:00	0
0316-0061	2016-03-28 01:00:00	0
0316-0061	2016-03-28 01:15:00	0
0316-0061	2016-03-28 01:30:00	0
0316-0061	2016-03-28 01:45:00	0
0316-0061	2016-03-28 02:00:00	0
0316-0061	2016-03-28 02:15:00	0
0316-0061	2016-03-28 02:30:00	0
0316-0061	2016-03-28 02:45:00	0
0316-0061	2016-03-28 03:00:00	0
0316-0061	2016-03-28 03:15:00	0
0316-0061	2016-03-28 03:30:00	0
0316-0061	2016-03-28 03:45:00	0
0316-0061	2016-03-28 04:00:00	0
0316-0061	2016-03-28 04:15:00	0
0316-0061	2016-03-28 04:30:00	0
0316-0061	2016-03-28 04:45:00	0
0316-0061	2016-03-28 05:00:00	0
0316-0061	2016-03-28 05:15:00	0
0316-0061	2016-03-28 05:30:00	0
0316-0061	2016-03-28 05:45:00	0
0316-0061	2016-03-28 06:00:00	0
0316-0061	2016-03-28 06:15:00	0
0316-0061	2016-03-28 06:30:00	0
0316-0061	2016-03-28 06:45:00	0
0316-0061	2016-03-28 07:00:00	0
0316-0061	2016-03-28 07:15:00	0
0316-0061	2016-03-28 07:30:00	0
0316-0061	2016-03-28 07:45:00	0
0316-0061	2016-03-28 08:00:00	0
0316-0061	2016-03-28 08:15:00	0
0316-0061	2016-03-28 08:30:00	0
0316-0061	2016-03-28 08:45:00	0
0316-0061	2016-03-28 09:00:00	0
0316-0061	2016-03-28 09:15:00	0
0316-0061	2016-03-28 09:30:00	0
0316-0061	2016-03-28 09:45:00	5
0316-0061	2016-03-28 10:00:00	0
0316-0061	2016-03-28 10:15:00	0
0316-0061	2016-03-28 10:30:00	0
0316-0061	2016-03-28 10:45:00	0
0316-0061	2016-03-28 11:00:00	0
0316-0061	2016-03-28 11:15:00	0
0316-0061	2016-03-28 11:30:00	0
0316-0061	2016-03-28 11:45:00	0
0316-0061	2016-03-28 12:00:00	0
0316-0061	2016-03-28 12:15:00	0
0316-0061	2016-03-28 12:30:00	0
0316-0061	2016-03-28 12:45:00	0
0316-0061	2016-03-28 13:00:00	0
0316-0061	2016-03-28 13:15:00	0
0316-0061	2016-03-28 13:30:00	0
0316-0061	2016-03-28 13:45:00	0
0316-0061	2016-03-28 14:00:00	0
0316-0061	2016-03-28 14:15:00	0
0316-0061	2016-03-28 14:30:00	0
0316-0061	2016-03-28 14:45:00	0
0316-0061	2016-03-28 15:00:00	0
0316-0061	2016-03-28 15:15:00	0
0316-0061	2016-03-28 15:30:00	0
0316-0061	2016-03-28 15:45:00	0
0316-0061	2016-03-28 16:00:00	0
0316-0061	2016-03-28 16:15:00	0
0316-0061	2016-03-28 16:30:00	0
0316-0061	2016-03-28 16:45:00	0
0316-0061	2016-03-28 17:00:00	0
0316-0061	2016-03-28 17:15:00	0
0316-0061	2016-03-28 17:30:00	0
0316-0061	2016-03-28 17:45:00	0
0316-0061	2016-03-28 18:00:00	0
0316-0061	2016-03-28 18:15:00	0
0316-0061	2016-03-28 18:30:00	0
0316-0061	2016-03-28 18:45:00	0
0316-0061	2016-03-28 19:00:00	0
0316-0061	2016-03-28 19:15:00	0
0316-0061	2016-03-28 19:30:00	0
0316-0061	2016-03-28 19:45:00	0
0316-0061	2016-03-28 20:00:00	0
0316-0061	2016-03-28 20:15:00	0
0316-0061	2016-03-28 20:30:00	0
0316-0061	2016-03-28 20:45:00	0
0316-0061	2016-03-28 21:00:00	0
0316-0061	2016-03-28 21:15:00	0
0316-0061	2016-03-28 21:30:00	0
0316-0061	2016-03-28 21:45:00	0
0316-0061	2016-03-28 22:00:00	0
0316-0061	2016-03-28 22:15:00	0
0316-0061	2016-03-28 22:30:00	0
0316-0061	2016-03-28 22:45:00	0
0316-0061	2016-03-28 23:00:00	0
0316-0061	2016-03-28 23:15:00	0
0316-0061	2016-03-28 23:30:00	0
0316-0061	2016-03-28 23:45:00	0
0316-0061	2016-03-29 00:00:00	0
0316-0061	2016-03-29 00:15:00	0
0316-0061	2016-03-29 00:30:00	0
0316-0061	2016-03-29 00:45:00	0
0316-0061	2016-03-29 01:00:00	0
0316-0061	2016-03-29 01:15:00	0
0316-0061	2016-03-29 01:30:00	0
0316-0061	2016-03-29 01:45:00	0
0316-0061	2016-03-29 02:00:00	0
0316-0061	2016-03-29 02:15:00	0
0316-0061	2016-03-29 02:30:00	0
0316-0061	2016-03-29 02:45:00	0
0316-0061	2016-03-29 03:00:00	0
0316-0061	2016-03-29 03:15:00	0
0316-0061	2016-03-29 03:30:00	0
0316-0061	2016-03-29 03:45:00	0
0316-0061	2016-03-29 04:00:00	0
0316-0061	2016-03-29 04:15:00	0
0316-0061	2016-03-29 04:30:00	0
0316-0061	2016-03-29 04:45:00	0
0316-0061	2016-03-29 05:00:00	0
0316-0061	2016-03-29 05:15:00	0
0316-0061	2016-03-29 05:30:00	0
0316-0061	2016-03-29 05:45:00	0
0316-0061	2016-03-29 06:00:00	0
0316-0061	2016-03-29 06:15:00	0
0316-0061	2016-03-29 06:30:00	0
0316-0061	2016-03-29 06:45:00	0
0316-0061	2016-03-29 07:00:00	0
0316-0061	2016-03-29 07:15:00	0
0316-0061	2016-03-29 07:30:00	0
0316-0061	2016-03-29 07:45:00	0
0316-0061	2016-03-29 08:00:00	0
0316-0061	2016-03-29 08:15:00	0
0316-0061	2016-03-29 08:30:00	0
0316-0061	2016-03-29 08:45:00	127
0316-0061	2016-03-29 09:00:00	7
0316-0061	2016-03-29 09:15:00	0
0316-0061	2016-03-29 09:30:00	0
0316-0061	2016-03-29 09:45:00	0
0316-0061	2016-03-29 10:00:00	0
0316-0061	2016-03-29 10:15:00	0
0316-0061	2016-03-29 10:30:00	0
0316-0061	2016-03-29 10:45:00	0
0316-0061	2016-03-29 11:00:00	0
0316-0061	2016-03-29 11:15:00	0
0316-0061	2016-03-29 11:30:00	0
0316-0061	2016-03-29 11:45:00	0
0316-0061	2016-03-29 12:00:00	0
0316-0061	2016-03-29 12:15:00	0
0316-0061	2016-03-29 12:30:00	0
0316-0061	2016-03-29 12:45:00	0
0316-0061	2016-03-29 13:00:00	0
0316-0061	2016-03-29 13:15:00	0
0316-0061	2016-03-29 13:30:00	0
0316-0061	2016-03-29 13:45:00	0
0316-0061	2016-03-29 14:00:00	0
0316-0061	2016-03-29 14:15:00	0
0316-0061	2016-03-29 14:30:00	0
0316-0061	2016-03-29 14:45:00	0
0316-0061	2016-03-29 15:00:00	0
0316-0061	2016-03-29 15:15:00	0
0316-0061	2016-03-29 15:30:00	0
0316-0061	2016-03-29 15:45:00	0
0316-0061	2016-03-29 16:00:00	0
0316-0061	2016-03-29 16:15:00	0
0316-0061	2016-03-29 16:30:00	0
0316-0061	2016-03-29 16:45:00	0
0316-0061	2016-03-29 17:00:00	0
0316-0061	2016-03-29 17:15:00	0
0316-0061	2016-03-29 17:30:00	0
0316-0061	2016-03-29 17:45:00	0
0316-0061	2016-03-29 18:00:00	0
0316-0061	2016-03-29 18:15:00	0
0316-0061	2016-03-29 18:30:00	0
0316-0061	2016-03-29 18:45:00	0
0316-0061	2016-03-29 19:00:00	0
0316-0061	2016-03-29 19:15:00	0
0316-0061	2016-03-29 19:30:00	0
0316-0061	2016-03-29 19:45:00	4
0316-0061	2016-03-29 20:00:00	0
0316-0061	2016-03-29 20:15:00	4
0316-0061	2016-03-29 20:30:00	0
0316-0061	2016-03-29 20:45:00	0
0316-0061	2016-03-29 21:00:00	0
0316-0061	2016-03-29 21:15:00	0
0316-0061	2016-03-29 21:30:00	0
0316-0061	2016-03-29 21:45:00	0
0316-0061	2016-03-29 22:00:00	0
0316-0061	2016-03-29 22:15:00	7
0316-0061	2016-03-29 22:30:00	0
0316-0061	2016-03-29 22:45:00	0
0316-0061	2016-03-29 23:00:00	0
0316-0061	2016-03-29 23:15:00	0
0316-0061	2016-03-29 23:30:00	0
0316-0061	2016-03-29 23:45:00	0
0316-0061	2016-03-30 00:00:00	0
0316-0061	2016-03-30 00:15:00	0
0316-0061	2016-03-30 00:30:00	0
0316-0061	2016-03-30 00:45:00	0
0316-0061	2016-03-30 01:00:00	0
0316-0061	2016-03-30 01:15:00	0
0316-0061	2016-03-30 01:30:00	0
0316-0061	2016-03-30 01:45:00	0
0316-0061	2016-03-30 02:00:00	0
0316-0061	2016-03-30 02:15:00	0
0316-0061	2016-03-30 02:30:00	0
0316-0061	2016-03-30 02:45:00	0
0316-0061	2016-03-30 03:00:00	0
0316-0061	2016-03-30 03:15:00	0
0316-0061	2016-03-30 03:30:00	0
0316-0061	2016-03-30 03:45:00	0
0316-0061	2016-03-30 04:00:00	0
0316-0061	2016-03-30 04:15:00	0
0316-0061	2016-03-30 04:30:00	0
0316-0061	2016-03-30 04:45:00	0
0316-0061	2016-03-30 05:00:00	0
0316-0061	2016-03-30 05:15:00	0
0316-0061	2016-03-30 05:30:00	0
0316-0061	2016-03-30 05:45:00	0
0316-0061	2016-03-30 06:00:00	0
0316-0061	2016-03-30 06:15:00	0
0316-0061	2016-03-30 06:30:00	0
0316-0061	2016-03-30 06:45:00	0
0316-0061	2016-03-30 07:00:00	0
0316-0061	2016-03-30 07:15:00	0
0316-0061	2016-03-30 07:30:00	0
0316-0061	2016-03-30 07:45:00	0
0316-0061	2016-03-30 08:00:00	0
0316-0061	2016-03-30 08:15:00	0
0316-0061	2016-03-30 08:30:00	0
0316-0061	2016-03-30 08:45:00	0
0316-0061	2016-03-30 09:00:00	0
0316-0061	2016-03-30 09:15:00	0
0316-0061	2016-03-30 09:30:00	0
0316-0061	2016-03-30 09:45:00	0
0316-0061	2016-03-30 10:00:00	0
0316-0061	2016-03-30 10:15:00	142
0316-0061	2016-03-30 10:30:00	23
0316-0061	2016-03-30 10:45:00	0
0316-0061	2016-03-30 11:00:00	0
0316-0061	2016-03-30 11:15:00	0
0316-0061	2016-03-30 11:30:00	0
0316-0061	2016-03-30 11:45:00	0
0316-0061	2016-03-30 12:00:00	0
0316-0061	2016-03-30 12:15:00	0
0316-0061	2016-03-30 12:30:00	0
0316-0061	2016-03-30 12:45:00	0
0316-0061	2016-03-30 13:00:00	0
0316-0061	2016-03-30 13:15:00	0
0316-0061	2016-03-30 13:30:00	0
0316-0061	2016-03-30 13:45:00	0
0316-0061	2016-03-30 14:00:00	0
0316-0061	2016-03-30 14:15:00	0
0316-0061	2016-03-30 14:30:00	0
0316-0061	2016-03-30 14:45:00	0
0316-0061	2016-03-30 15:00:00	0
0316-0061	2016-03-30 15:15:00	0
0316-0061	2016-03-30 15:30:00	0
0316-0061	2016-03-30 15:45:00	0
0316-0061	2016-03-30 16:00:00	0
0316-0061	2016-03-30 16:15:00	0
0316-0061	2016-03-30 16:30:00	0
0316-0061	2016-03-30 16:45:00	0
0316-0061	2016-03-30 17:00:00	0
0316-0061	2016-03-30 17:15:00	0
0316-0061	2016-03-30 17:30:00	0
0316-0061	2016-03-30 17:45:00	0
0316-0061	2016-03-30 18:00:00	0
0316-0061	2016-03-30 18:15:00	0
0316-0061	2016-03-30 18:30:00	0
0316-0061	2016-03-30 18:45:00	0
0316-0061	2016-03-30 19:00:00	0
0316-0061	2016-03-30 19:15:00	0
0316-0061	2016-03-30 19:30:00	0
0316-0061	2016-03-30 19:45:00	0
0316-0061	2016-03-30 20:00:00	0
0316-0061	2016-03-30 20:15:00	0
0316-0061	2016-03-30 20:30:00	0
0316-0061	2016-03-30 20:45:00	0
0316-0061	2016-03-30 21:00:00	0
0316-0061	2016-03-30 21:15:00	0
0316-0061	2016-03-30 21:30:00	0
0316-0061	2016-03-30 21:45:00	0
0316-0061	2016-03-30 22:00:00	0
0316-0061	2016-03-30 22:15:00	0
0316-0061	2016-03-30 22:30:00	0
0316-0061	2016-03-30 22:45:00	0
0316-0061	2016-03-30 23:00:00	0
0316-0061	2016-03-30 23:15:00	0
0316-0061	2016-03-30 23:30:00	0
0316-0061	2016-03-30 23:45:00	0
