## Supplementary Data 2 for "Digital phenotyping by consumer wearables identifies sleep-associated markers of cardiovascular disease risk and biological aging": ActivityTable_0316-0073-NHC.tsv

0316-0073	2016-11-18 00:00:00	0
0316-0073	2016-11-18 00:15:00	0
0316-0073	2016-11-18 00:30:00	0
0316-0073	2016-11-18 00:45:00	0
0316-0073	2016-11-18 01:00:00	0
0316-0073	2016-11-18 01:15:00	0
0316-0073	2016-11-18 01:30:00	0
0316-0073	2016-11-18 01:45:00	0
0316-0073	2016-11-18 02:00:00	0
0316-0073	2016-11-18 02:15:00	0
0316-0073	2016-11-18 02:30:00	0
0316-0073	2016-11-18 02:45:00	0
0316-0073	2016-11-18 03:00:00	0
0316-0073	2016-11-18 03:15:00	0
0316-0073	2016-11-18 03:30:00	0
0316-0073	2016-11-18 03:45:00	0
0316-0073	2016-11-18 04:00:00	0
0316-0073	2016-11-18 04:15:00	0
0316-0073	2016-11-18 04:30:00	0
0316-0073	2016-11-18 04:45:00	0
0316-0073	2016-11-18 05:00:00	0
0316-0073	2016-11-18 05:15:00	0
0316-0073	2016-11-18 05:30:00	0
0316-0073	2016-11-18 05:45:00	0
0316-0073	2016-11-18 06:00:00	0
0316-0073	2016-11-18 06:15:00	0
0316-0073	2016-11-18 06:30:00	0
0316-0073	2016-11-18 06:45:00	0
0316-0073	2016-11-18 07:00:00	0
0316-0073	2016-11-18 07:15:00	0
0316-0073	2016-11-18 07:30:00	0
0316-0073	2016-11-18 07:45:00	0
0316-0073	2016-11-18 08:00:00	0
0316-0073	2016-11-18 08:15:00	0
0316-0073	2016-11-18 08:30:00	0
0316-0073	2016-11-18 08:45:00	0
0316-0073	2016-11-18 09:00:00	0
0316-0073	2016-11-18 09:15:00	0
0316-0073	2016-11-18 09:30:00	0
0316-0073	2016-11-18 09:45:00	0
0316-0073	2016-11-18 10:00:00	0
0316-0073	2016-11-18 10:15:00	0
0316-0073	2016-11-18 10:30:00	69
0316-0073	2016-11-18 10:45:00	0
0316-0073	2016-11-18 11:00:00	0
0316-0073	2016-11-18 11:15:00	145
0316-0073	2016-11-18 11:30:00	40
0316-0073	2016-11-18 11:45:00	19
0316-0073	2016-11-18 12:00:00	450
0316-0073	2016-11-18 12:15:00	29
0316-0073	2016-11-18 12:30:00	0
0316-0073	2016-11-18 12:45:00	0
0316-0073	2016-11-18 13:00:00	84
0316-0073	2016-11-18 13:15:00	158
0316-0073	2016-11-18 13:30:00	118
0316-0073	2016-11-18 13:45:00	172
0316-0073	2016-11-18 14:00:00	209
0316-0073	2016-11-18 14:15:00	0
0316-0073	2016-11-18 14:30:00	248
0316-0073	2016-11-18 14:45:00	0
0316-0073	2016-11-18 15:00:00	336
0316-0073	2016-11-18 15:15:00	102
0316-0073	2016-11-18 15:30:00	93
0316-0073	2016-11-18 15:45:00	434
0316-0073	2016-11-18 16:00:00	187
0316-0073	2016-11-18 16:15:00	376
0316-0073	2016-11-18 16:30:00	151
0316-0073	2016-11-18 16:45:00	0
0316-0073	2016-11-18 17:00:00	348
0316-0073	2016-11-18 17:15:00	53
0316-0073	2016-11-18 17:30:00	156
0316-0073	2016-11-18 17:45:00	194
0316-0073	2016-11-18 18:00:00	643
0316-0073	2016-11-18 18:15:00	142
0316-0073	2016-11-18 18:30:00	252
0316-0073	2016-11-18 18:45:00	0
0316-0073	2016-11-18 19:00:00	6
0316-0073	2016-11-18 19:15:00	0
0316-0073	2016-11-18 19:30:00	280
0316-0073	2016-11-18 19:45:00	744
0316-0073	2016-11-18 20:00:00	10
0316-0073	2016-11-18 20:15:00	0
0316-0073	2016-11-18 20:30:00	253
0316-0073	2016-11-18 20:45:00	25
0316-0073	2016-11-18 21:00:00	0
0316-0073	2016-11-18 21:15:00	0
0316-0073	2016-11-18 21:30:00	0
0316-0073	2016-11-18 21:45:00	0
0316-0073	2016-11-18 22:00:00	0
0316-0073	2016-11-18 22:15:00	0
0316-0073	2016-11-18 22:30:00	17
0316-0073	2016-11-18 22:45:00	5
0316-0073	2016-11-18 23:00:00	12
0316-0073	2016-11-18 23:15:00	0
0316-0073	2016-11-18 23:30:00	7
0316-0073	2016-11-18 23:45:00	0
0316-0073	2016-11-19 00:00:00	0
0316-0073	2016-11-19 00:15:00	0
0316-0073	2016-11-19 00:30:00	0
0316-0073	2016-11-19 00:45:00	0
0316-0073	2016-11-19 01:00:00	0
0316-0073	2016-11-19 01:15:00	0
0316-0073	2016-11-19 01:30:00	0
0316-0073	2016-11-19 01:45:00	38
0316-0073	2016-11-19 02:00:00	0
0316-0073	2016-11-19 02:15:00	0
0316-0073	2016-11-19 02:30:00	17
0316-0073	2016-11-19 02:45:00	0
0316-0073	2016-11-19 03:00:00	0
0316-0073	2016-11-19 03:15:00	0
0316-0073	2016-11-19 03:30:00	0
0316-0073	2016-11-19 03:45:00	0
0316-0073	2016-11-19 04:00:00	0
0316-0073	2016-11-19 04:15:00	0
0316-0073	2016-11-19 04:30:00	0
0316-0073	2016-11-19 04:45:00	0
0316-0073	2016-11-19 05:00:00	0
0316-0073	2016-11-19 05:15:00	0
0316-0073	2016-11-19 05:30:00	0
0316-0073	2016-11-19 05:45:00	0
0316-0073	2016-11-19 06:00:00	0
0316-0073	2016-11-19 06:15:00	0
0316-0073	2016-11-19 06:30:00	0
0316-0073	2016-11-19 06:45:00	0
0316-0073	2016-11-19 07:00:00	0
0316-0073	2016-11-19 07:15:00	12
0316-0073	2016-11-19 07:30:00	0
0316-0073	2016-11-19 07:45:00	0
0316-0073	2016-11-19 08:00:00	0
0316-0073	2016-11-19 08:15:00	0
0316-0073	2016-11-19 08:30:00	0
0316-0073	2016-11-19 08:45:00	0
0316-0073	2016-11-19 09:00:00	0
0316-0073	2016-11-19 09:15:00	0
0316-0073	2016-11-19 09:30:00	55
0316-0073	2016-11-19 09:45:00	0
0316-0073	2016-11-19 10:00:00	24
0316-0073	2016-11-19 10:15:00	58
0316-0073	2016-11-19 10:30:00	62
0316-0073	2016-11-19 10:45:00	131
0316-0073	2016-11-19 11:00:00	412
0316-0073	2016-11-19 11:15:00	60
0316-0073	2016-11-19 11:30:00	0
0316-0073	2016-11-19 11:45:00	0
0316-0073	2016-11-19 12:00:00	13
0316-0073	2016-11-19 12:15:00	639
0316-0073	2016-11-19 12:30:00	549
0316-0073	2016-11-19 12:45:00	636
0316-0073	2016-11-19 13:00:00	839
0316-0073	2016-11-19 13:15:00	652
0316-0073	2016-11-19 13:30:00	80
0316-0073	2016-11-19 13:45:00	195
0316-0073	2016-11-19 14:00:00	96
0316-0073	2016-11-19 14:15:00	6
0316-0073	2016-11-19 14:30:00	86
0316-0073	2016-11-19 14:45:00	14
0316-0073	2016-11-19 15:00:00	337
0316-0073	2016-11-19 15:15:00	127
0316-0073	2016-11-19 15:30:00	24
0316-0073	2016-11-19 15:45:00	46
0316-0073	2016-11-19 16:00:00	0
0316-0073	2016-11-19 16:15:00	62
0316-0073	2016-11-19 16:30:00	4
0316-0073	2016-11-19 16:45:00	0
0316-0073	2016-11-19 17:00:00	72
0316-0073	2016-11-19 17:15:00	47
0316-0073	2016-11-19 17:30:00	74
0316-0073	2016-11-19 17:45:00	85
0316-0073	2016-11-19 18:00:00	0
0316-0073	2016-11-19 18:15:00	0
0316-0073	2016-11-19 18:30:00	9
0316-0073	2016-11-19 18:45:00	58
0316-0073	2016-11-19 19:00:00	64
0316-0073	2016-11-19 19:15:00	6
0316-0073	2016-11-19 19:30:00	15
0316-0073	2016-11-19 19:45:00	0
0316-0073	2016-11-19 20:00:00	0
0316-0073	2016-11-19 20:15:00	7
0316-0073	2016-11-19 20:30:00	0
0316-0073	2016-11-19 20:45:00	0
0316-0073	2016-11-19 21:00:00	0
0316-0073	2016-11-19 21:15:00	0
0316-0073	2016-11-19 21:30:00	0
0316-0073	2016-11-19 21:45:00	112
0316-0073	2016-11-19 22:00:00	39
0316-0073	2016-11-19 22:15:00	0
0316-0073	2016-11-19 22:30:00	0
0316-0073	2016-11-19 22:45:00	12
0316-0073	2016-11-19 23:00:00	0
0316-0073	2016-11-19 23:15:00	72
0316-0073	2016-11-19 23:30:00	0
0316-0073	2016-11-19 23:45:00	63
0316-0073	2016-11-20 00:00:00	30
0316-0073	2016-11-20 00:15:00	0
0316-0073	2016-11-20 00:30:00	47
0316-0073	2016-11-20 00:45:00	0
0316-0073	2016-11-20 01:00:00	6
0316-0073	2016-11-20 01:15:00	0
0316-0073	2016-11-20 01:30:00	0
0316-0073	2016-11-20 01:45:00	0
0316-0073	2016-11-20 02:00:00	0
0316-0073	2016-11-20 02:15:00	0
0316-0073	2016-11-20 02:30:00	0
0316-0073	2016-11-20 02:45:00	0
0316-0073	2016-11-20 03:00:00	0
0316-0073	2016-11-20 03:15:00	0
0316-0073	2016-11-20 03:30:00	0
0316-0073	2016-11-20 03:45:00	0
0316-0073	2016-11-20 04:00:00	0
0316-0073	2016-11-20 04:15:00	0
0316-0073	2016-11-20 04:30:00	0
0316-0073	2016-11-20 04:45:00	0
0316-0073	2016-11-20 05:00:00	0
0316-0073	2016-11-20 05:15:00	33
0316-0073	2016-11-20 05:30:00	0
0316-0073	2016-11-20 05:45:00	0
0316-0073	2016-11-20 06:00:00	0
0316-0073	2016-11-20 06:15:00	0
0316-0073	2016-11-20 06:30:00	0
0316-0073	2016-11-20 06:45:00	0
0316-0073	2016-11-20 07:00:00	0
0316-0073	2016-11-20 07:15:00	0
0316-0073	2016-11-20 07:30:00	0
0316-0073	2016-11-20 07:45:00	36
0316-0073	2016-11-20 08:00:00	79
0316-0073	2016-11-20 08:15:00	69
0316-0073	2016-11-20 08:30:00	169
0316-0073	2016-11-20 08:45:00	68
0316-0073	2016-11-20 09:00:00	23
0316-0073	2016-11-20 09:15:00	108
0316-0073	2016-11-20 09:30:00	234
0316-0073	2016-11-20 09:45:00	212
0316-0073	2016-11-20 10:00:00	186
0316-0073	2016-11-20 10:15:00	18
0316-0073	2016-11-20 10:30:00	116
0316-0073	2016-11-20 10:45:00	25
0316-0073	2016-11-20 11:00:00	7
0316-0073	2016-11-20 11:15:00	6
0316-0073	2016-11-20 11:30:00	28
0316-0073	2016-11-20 11:45:00	15
0316-0073	2016-11-20 12:00:00	79
0316-0073	2016-11-20 12:15:00	7
0316-0073	2016-11-20 12:30:00	0
0316-0073	2016-11-20 12:45:00	0
0316-0073	2016-11-20 13:00:00	102
0316-0073	2016-11-20 13:15:00	129
0316-0073	2016-11-20 13:30:00	349
0316-0073	2016-11-20 13:45:00	330
0316-0073	2016-11-20 14:00:00	413
0316-0073	2016-11-20 14:15:00	291
0316-0073	2016-11-20 14:30:00	624
0316-0073	2016-11-20 14:45:00	279
0316-0073	2016-11-20 15:00:00	88
0316-0073	2016-11-20 15:15:00	241
0316-0073	2016-11-20 15:30:00	222
0316-0073	2016-11-20 15:45:00	447
0316-0073	2016-11-20 16:00:00	62
0316-0073	2016-11-20 16:15:00	84
0316-0073	2016-11-20 16:30:00	151
0316-0073	2016-11-20 16:45:00	215
0316-0073	2016-11-20 17:00:00	216
0316-0073	2016-11-20 17:15:00	0
0316-0073	2016-11-20 17:30:00	99
0316-0073	2016-11-20 17:45:00	346
0316-0073	2016-11-20 18:00:00	16
0316-0073	2016-11-20 18:15:00	70
0316-0073	2016-11-20 18:30:00	0
0316-0073	2016-11-20 18:45:00	355
0316-0073	2016-11-20 19:00:00	21
0316-0073	2016-11-20 19:15:00	6
0316-0073	2016-11-20 19:30:00	359
0316-0073	2016-11-20 19:45:00	1032
0316-0073	2016-11-20 20:00:00	388
0316-0073	2016-11-20 20:15:00	0
0316-0073	2016-11-20 20:30:00	0
0316-0073	2016-11-20 20:45:00	8
0316-0073	2016-11-20 21:00:00	0
0316-0073	2016-11-20 21:15:00	0
0316-0073	2016-11-20 21:30:00	0
0316-0073	2016-11-20 21:45:00	124
0316-0073	2016-11-20 22:00:00	0
0316-0073	2016-11-20 22:15:00	0
0316-0073	2016-11-20 22:30:00	0
0316-0073	2016-11-20 22:45:00	0
0316-0073	2016-11-20 23:00:00	129
0316-0073	2016-11-20 23:15:00	55
0316-0073	2016-11-20 23:30:00	34
0316-0073	2016-11-20 23:45:00	43
0316-0073	2016-11-21 00:00:00	0
0316-0073	2016-11-21 00:15:00	0
0316-0073	2016-11-21 00:30:00	0
0316-0073	2016-11-21 00:45:00	0
0316-0073	2016-11-21 01:00:00	0
0316-0073	2016-11-21 01:15:00	0
0316-0073	2016-11-21 01:30:00	0
0316-0073	2016-11-21 01:45:00	0
0316-0073	2016-11-21 02:00:00	0
0316-0073	2016-11-21 02:15:00	0
0316-0073	2016-11-21 02:30:00	0
0316-0073	2016-11-21 02:45:00	0
0316-0073	2016-11-21 03:00:00	0
0316-0073	2016-11-21 03:15:00	0
0316-0073	2016-11-21 03:30:00	6
0316-0073	2016-11-21 03:45:00	0
0316-0073	2016-11-21 04:00:00	0
0316-0073	2016-11-21 04:15:00	0
0316-0073	2016-11-21 04:30:00	0
0316-0073	2016-11-21 04:45:00	0
0316-0073	2016-11-21 05:00:00	0
0316-0073	2016-11-21 05:15:00	0
0316-0073	2016-11-21 05:30:00	28
0316-0073	2016-11-21 05:45:00	0
0316-0073	2016-11-21 06:00:00	0
0316-0073	2016-11-21 06:15:00	0
0316-0073	2016-11-21 06:30:00	0
0316-0073	2016-11-21 06:45:00	0
0316-0073	2016-11-21 07:00:00	19
0316-0073	2016-11-21 07:15:00	180
0316-0073	2016-11-21 07:30:00	48
0316-0073	2016-11-21 07:45:00	534
0316-0073	2016-11-21 08:00:00	122
0316-0073	2016-11-21 08:15:00	0
0316-0073	2016-11-21 08:30:00	68
0316-0073	2016-11-21 08:45:00	25
0316-0073	2016-11-21 09:00:00	34
0316-0073	2016-11-21 09:15:00	81
0316-0073	2016-11-21 09:30:00	34
0316-0073	2016-11-21 09:45:00	193
0316-0073	2016-11-21 10:00:00	358
0316-0073	2016-11-21 10:15:00	8
0316-0073	2016-11-21 10:30:00	26
0316-0073	2016-11-21 10:45:00	7
0316-0073	2016-11-21 11:00:00	0
0316-0073	2016-11-21 11:15:00	24
0316-0073	2016-11-21 11:30:00	4
0316-0073	2016-11-21 11:45:00	76
0316-0073	2016-11-21 12:00:00	126
0316-0073	2016-11-21 12:15:00	0
0316-0073	2016-11-21 12:30:00	0
0316-0073	2016-11-21 12:45:00	0
0316-0073	2016-11-21 13:00:00	103
0316-0073	2016-11-21 13:15:00	88
0316-0073	2016-11-21 13:30:00	8
0316-0073	2016-11-21 13:45:00	0
0316-0073	2016-11-21 14:00:00	115
0316-0073	2016-11-21 14:15:00	208
0316-0073	2016-11-21 14:30:00	114
0316-0073	2016-11-21 14:45:00	0
0316-0073	2016-11-21 15:00:00	6
0316-0073	2016-11-21 15:15:00	161
0316-0073	2016-11-21 15:30:00	285
0316-0073	2016-11-21 15:45:00	194
0316-0073	2016-11-21 16:00:00	80
0316-0073	2016-11-21 16:15:00	107
0316-0073	2016-11-21 16:30:00	96
0316-0073	2016-11-21 16:45:00	105
0316-0073	2016-11-21 17:00:00	0
0316-0073	2016-11-21 17:15:00	223
0316-0073	2016-11-21 17:30:00	26
0316-0073	2016-11-21 17:45:00	127
0316-0073	2016-11-21 18:00:00	154
0316-0073	2016-11-21 18:15:00	11
0316-0073	2016-11-21 18:30:00	0
0316-0073	2016-11-21 18:45:00	24
0316-0073	2016-11-21 19:00:00	0
0316-0073	2016-11-21 19:15:00	0
0316-0073	2016-11-21 19:30:00	0
0316-0073	2016-11-21 19:45:00	211
0316-0073	2016-11-21 20:00:00	16
0316-0073	2016-11-21 20:15:00	6
0316-0073	2016-11-21 20:30:00	0
0316-0073	2016-11-21 20:45:00	7
0316-0073	2016-11-21 21:00:00	23
0316-0073	2016-11-21 21:15:00	0
0316-0073	2016-11-21 21:30:00	18
0316-0073	2016-11-21 21:45:00	86
0316-0073	2016-11-21 22:00:00	16
0316-0073	2016-11-21 22:15:00	0
0316-0073	2016-11-21 22:30:00	60
0316-0073	2016-11-21 22:45:00	0
0316-0073	2016-11-21 23:00:00	239
0316-0073	2016-11-21 23:15:00	109
0316-0073	2016-11-21 23:30:00	16
0316-0073	2016-11-21 23:45:00	0
0316-0073	2016-11-22 00:00:00	0
0316-0073	2016-11-22 00:15:00	0
0316-0073	2016-11-22 00:30:00	0
0316-0073	2016-11-22 00:45:00	0
0316-0073	2016-11-22 01:00:00	0
0316-0073	2016-11-22 01:15:00	10
0316-0073	2016-11-22 01:30:00	0
0316-0073	2016-11-22 01:45:00	77
0316-0073	2016-11-22 02:00:00	0
0316-0073	2016-11-22 02:15:00	0
0316-0073	2016-11-22 02:30:00	30
0316-0073	2016-11-22 02:45:00	17
0316-0073	2016-11-22 03:00:00	0
0316-0073	2016-11-22 03:15:00	0
0316-0073	2016-11-22 03:30:00	0
0316-0073	2016-11-22 03:45:00	0
0316-0073	2016-11-22 04:00:00	0
0316-0073	2016-11-22 04:15:00	0
0316-0073	2016-11-22 04:30:00	0
0316-0073	2016-11-22 04:45:00	0
0316-0073	2016-11-22 05:00:00	0
0316-0073	2016-11-22 05:15:00	0
0316-0073	2016-11-22 05:30:00	0
0316-0073	2016-11-22 05:45:00	0
0316-0073	2016-11-22 06:00:00	6
0316-0073	2016-11-22 06:15:00	0
0316-0073	2016-11-22 06:30:00	0
0316-0073	2016-11-22 06:45:00	21
0316-0073	2016-11-22 07:00:00	98
0316-0073	2016-11-22 07:15:00	107
0316-0073	2016-11-22 07:30:00	9
0316-0073	2016-11-22 07:45:00	351
0316-0073	2016-11-22 08:00:00	430
0316-0073	2016-11-22 08:15:00	0
0316-0073	2016-11-22 08:30:00	126
0316-0073	2016-11-22 08:45:00	17
0316-0073	2016-11-22 09:00:00	0
0316-0073	2016-11-22 09:15:00	9
0316-0073	2016-11-22 09:30:00	9
0316-0073	2016-11-22 09:45:00	0
0316-0073	2016-11-22 10:00:00	8
0316-0073	2016-11-22 10:15:00	0
0316-0073	2016-11-22 10:30:00	0
0316-0073	2016-11-22 10:45:00	191
0316-0073	2016-11-22 11:00:00	29
0316-0073	2016-11-22 11:15:00	15
0316-0073	2016-11-22 11:30:00	0
0316-0073	2016-11-22 11:45:00	0
0316-0073	2016-11-22 12:00:00	0
0316-0073	2016-11-22 12:15:00	0
0316-0073	2016-11-22 12:30:00	0
0316-0073	2016-11-22 12:45:00	8
0316-0073	2016-11-22 13:00:00	0
0316-0073	2016-11-22 13:15:00	0
0316-0073	2016-11-22 13:30:00	0
0316-0073	2016-11-22 13:45:00	220
0316-0073	2016-11-22 14:00:00	22
0316-0073	2016-11-22 14:15:00	8
0316-0073	2016-11-22 14:30:00	150
0316-0073	2016-11-22 14:45:00	212
0316-0073	2016-11-22 15:00:00	0
0316-0073	2016-11-22 15:15:00	210
0316-0073	2016-11-22 15:30:00	30
0316-0073	2016-11-22 15:45:00	23
0316-0073	2016-11-22 16:00:00	211
0316-0073	2016-11-22 16:15:00	26
0316-0073	2016-11-22 16:30:00	353
0316-0073	2016-11-22 16:45:00	159
0316-0073	2016-11-22 17:00:00	255
0316-0073	2016-11-22 17:15:00	243
0316-0073	2016-11-22 17:30:00	33
0316-0073	2016-11-22 17:45:00	98
0316-0073	2016-11-22 18:00:00	0
0316-0073	2016-11-22 18:15:00	0
0316-0073	2016-11-22 18:30:00	0
0316-0073	2016-11-22 18:45:00	310
0316-0073	2016-11-22 19:00:00	203
0316-0073	2016-11-22 19:15:00	0
0316-0073	2016-11-22 19:30:00	0
0316-0073	2016-11-22 19:45:00	0
0316-0073	2016-11-22 20:00:00	5
0316-0073	2016-11-22 20:15:00	0
0316-0073	2016-11-22 20:30:00	0
0316-0073	2016-11-22 20:45:00	7
0316-0073	2016-11-22 21:00:00	575
0316-0073	2016-11-22 21:15:00	42
0316-0073	2016-11-22 21:30:00	18
0316-0073	2016-11-22 21:45:00	251
0316-0073	2016-11-22 22:00:00	20
0316-0073	2016-11-22 22:15:00	0
0316-0073	2016-11-22 22:30:00	0
0316-0073	2016-11-22 22:45:00	0
0316-0073	2016-11-22 23:00:00	0
0316-0073	2016-11-22 23:15:00	13
0316-0073	2016-11-22 23:30:00	0
0316-0073	2016-11-22 23:45:00	33
0316-0073	2016-11-23 00:00:00	0
0316-0073	2016-11-23 00:15:00	0
0316-0073	2016-11-23 00:30:00	0
0316-0073	2016-11-23 00:45:00	0
0316-0073	2016-11-23 01:00:00	0
0316-0073	2016-11-23 01:15:00	0
0316-0073	2016-11-23 01:30:00	0
0316-0073	2016-11-23 01:45:00	0
0316-0073	2016-11-23 02:00:00	0
0316-0073	2016-11-23 02:15:00	0
0316-0073	2016-11-23 02:30:00	0
0316-0073	2016-11-23 02:45:00	0
0316-0073	2016-11-23 03:00:00	0
0316-0073	2016-11-23 03:15:00	0
0316-0073	2016-11-23 03:30:00	0
0316-0073	2016-11-23 03:45:00	0
0316-0073	2016-11-23 04:00:00	0
0316-0073	2016-11-23 04:15:00	0
0316-0073	2016-11-23 04:30:00	0
0316-0073	2016-11-23 04:45:00	0
0316-0073	2016-11-23 05:00:00	0
0316-0073	2016-11-23 05:15:00	0
0316-0073	2016-11-23 05:30:00	0
0316-0073	2016-11-23 05:45:00	0
0316-0073	2016-11-23 06:00:00	19
0316-0073	2016-11-23 06:15:00	0
0316-0073	2016-11-23 06:30:00	0
0316-0073	2016-11-23 06:45:00	0
0316-0073	2016-11-23 07:00:00	0
0316-0073	2016-11-23 07:15:00	137
0316-0073	2016-11-23 07:30:00	16
0316-0073	2016-11-23 07:45:00	432
0316-0073	2016-11-23 08:00:00	198
0316-0073	2016-11-23 08:15:00	0
0316-0073	2016-11-23 08:30:00	70
0316-0073	2016-11-23 08:45:00	74
0316-0073	2016-11-23 09:00:00	0
0316-0073	2016-11-23 09:15:00	0
0316-0073	2016-11-23 09:30:00	0
0316-0073	2016-11-23 09:45:00	10
0316-0073	2016-11-23 10:00:00	67
0316-0073	2016-11-23 10:15:00	196
0316-0073	2016-11-23 10:30:00	165
0316-0073	2016-11-23 10:45:00	142
0316-0073	2016-11-23 11:00:00	0
0316-0073	2016-11-23 11:15:00	0
0316-0073	2016-11-23 11:30:00	0
0316-0073	2016-11-23 11:45:00	55
0316-0073	2016-11-23 12:00:00	246
0316-0073	2016-11-23 12:15:00	111
0316-0073	2016-11-23 12:30:00	79
0316-0073	2016-11-23 12:45:00	52
0316-0073	2016-11-23 13:00:00	81
0316-0073	2016-11-23 13:15:00	144
0316-0073	2016-11-23 13:30:00	9
0316-0073	2016-11-23 13:45:00	0
0316-0073	2016-11-23 14:00:00	0
0316-0073	2016-11-23 14:15:00	8
0316-0073	2016-11-23 14:30:00	23
0316-0073	2016-11-23 14:45:00	0
0316-0073	2016-11-23 15:00:00	4
0316-0073	2016-11-23 15:15:00	0
0316-0073	2016-11-23 15:30:00	0
0316-0073	2016-11-23 15:45:00	0
0316-0073	2016-11-23 16:00:00	0
0316-0073	2016-11-23 16:15:00	0
0316-0073	2016-11-23 16:30:00	0
0316-0073	2016-11-23 16:45:00	0
0316-0073	2016-11-23 17:00:00	0
0316-0073	2016-11-23 17:15:00	0
0316-0073	2016-11-23 17:30:00	111
0316-0073	2016-11-23 17:45:00	108
0316-0073	2016-11-23 18:00:00	0
0316-0073	2016-11-23 18:15:00	0
0316-0073	2016-11-23 18:30:00	0
0316-0073	2016-11-23 18:45:00	0
0316-0073	2016-11-23 19:00:00	0
0316-0073	2016-11-23 19:15:00	0
0316-0073	2016-11-23 19:30:00	0
0316-0073	2016-11-23 19:45:00	0
0316-0073	2016-11-23 20:00:00	0
0316-0073	2016-11-23 20:15:00	0
0316-0073	2016-11-23 20:30:00	0
0316-0073	2016-11-23 20:45:00	0
0316-0073	2016-11-23 21:00:00	0
0316-0073	2016-11-23 21:15:00	0
0316-0073	2016-11-23 21:30:00	0
0316-0073	2016-11-23 21:45:00	0
0316-0073	2016-11-23 22:00:00	0
0316-0073	2016-11-23 22:15:00	0
0316-0073	2016-11-23 22:30:00	0
0316-0073	2016-11-23 22:45:00	0
0316-0073	2016-11-23 23:00:00	0
0316-0073	2016-11-23 23:15:00	0
0316-0073	2016-11-23 23:30:00	0
0316-0073	2016-11-23 23:45:00	0
0316-0073	2016-11-24 00:00:00	0
0316-0073	2016-11-24 00:15:00	0
0316-0073	2016-11-24 00:30:00	0
0316-0073	2016-11-24 00:45:00	0
0316-0073	2016-11-24 01:00:00	0
0316-0073	2016-11-24 01:15:00	0
0316-0073	2016-11-24 01:30:00	0
0316-0073	2016-11-24 01:45:00	0
0316-0073	2016-11-24 02:00:00	0
0316-0073	2016-11-24 02:15:00	0
0316-0073	2016-11-24 02:30:00	0
0316-0073	2016-11-24 02:45:00	0
0316-0073	2016-11-24 03:00:00	0
0316-0073	2016-11-24 03:15:00	0
0316-0073	2016-11-24 03:30:00	0
0316-0073	2016-11-24 03:45:00	0
0316-0073	2016-11-24 04:00:00	0
0316-0073	2016-11-24 04:15:00	0
0316-0073	2016-11-24 04:30:00	0
0316-0073	2016-11-24 04:45:00	0
0316-0073	2016-11-24 05:00:00	0
0316-0073	2016-11-24 05:15:00	0
0316-0073	2016-11-24 05:30:00	0
0316-0073	2016-11-24 05:45:00	0
0316-0073	2016-11-24 06:00:00	0
0316-0073	2016-11-24 06:15:00	0
0316-0073	2016-11-24 06:30:00	0
0316-0073	2016-11-24 06:45:00	0
0316-0073	2016-11-24 07:00:00	0
0316-0073	2016-11-24 07:15:00	0
0316-0073	2016-11-24 07:30:00	0
0316-0073	2016-11-24 07:45:00	0
0316-0073	2016-11-24 08:00:00	0
0316-0073	2016-11-24 08:15:00	0
0316-0073	2016-11-24 08:30:00	0
0316-0073	2016-11-24 08:45:00	0
0316-0073	2016-11-24 09:00:00	0
0316-0073	2016-11-24 09:15:00	0
0316-0073	2016-11-24 09:30:00	0
0316-0073	2016-11-24 09:45:00	0
0316-0073	2016-11-24 10:00:00	0
0316-0073	2016-11-24 10:15:00	0
0316-0073	2016-11-24 10:30:00	0
0316-0073	2016-11-24 10:45:00	0
0316-0073	2016-11-24 11:00:00	0
0316-0073	2016-11-24 11:15:00	0
0316-0073	2016-11-24 11:30:00	0
0316-0073	2016-11-24 11:45:00	0
0316-0073	2016-11-24 12:00:00	0
0316-0073	2016-11-24 12:15:00	0
0316-0073	2016-11-24 12:30:00	0
0316-0073	2016-11-24 12:45:00	0
0316-0073	2016-11-24 13:00:00	0
0316-0073	2016-11-24 13:15:00	0
0316-0073	2016-11-24 13:30:00	0
0316-0073	2016-11-24 13:45:00	0
0316-0073	2016-11-24 14:00:00	0
0316-0073	2016-11-24 14:15:00	0
0316-0073	2016-11-24 14:30:00	0
0316-0073	2016-11-24 14:45:00	0
0316-0073	2016-11-24 15:00:00	0
0316-0073	2016-11-24 15:15:00	0
0316-0073	2016-11-24 15:30:00	0
0316-0073	2016-11-24 15:45:00	0
0316-0073	2016-11-24 16:00:00	0
0316-0073	2016-11-24 16:15:00	0
0316-0073	2016-11-24 16:30:00	0
0316-0073	2016-11-24 16:45:00	0
0316-0073	2016-11-24 17:00:00	0
0316-0073	2016-11-24 17:15:00	0
0316-0073	2016-11-24 17:30:00	0
0316-0073	2016-11-24 17:45:00	0
0316-0073	2016-11-24 18:00:00	0
0316-0073	2016-11-24 18:15:00	0
0316-0073	2016-11-24 18:30:00	0
0316-0073	2016-11-24 18:45:00	0
0316-0073	2016-11-24 19:00:00	0
0316-0073	2016-11-24 19:15:00	0
0316-0073	2016-11-24 19:30:00	0
0316-0073	2016-11-24 19:45:00	0
0316-0073	2016-11-24 20:00:00	0
0316-0073	2016-11-24 20:15:00	0
0316-0073	2016-11-24 20:30:00	0
0316-0073	2016-11-24 20:45:00	0
0316-0073	2016-11-24 21:00:00	0
0316-0073	2016-11-24 21:15:00	0
0316-0073	2016-11-24 21:30:00	0
0316-0073	2016-11-24 21:45:00	0
0316-0073	2016-11-24 22:00:00	0
0316-0073	2016-11-24 22:15:00	0
0316-0073	2016-11-24 22:30:00	0
0316-0073	2016-11-24 22:45:00	0
0316-0073	2016-11-24 23:00:00	0
0316-0073	2016-11-24 23:15:00	0
0316-0073	2016-11-24 23:30:00	0
0316-0073	2016-11-24 23:45:00	0
