## Supplementary Data 2 for "Digital phenotyping by consumer wearables identifies sleep-associated markers of cardiovascular disease risk and biological aging": ActivityTable_0316-0080-NHC.tsv

0316-0080	2016-11-08 00:00:00	0
0316-0080	2016-11-08 00:15:00	0
0316-0080	2016-11-08 00:30:00	0
0316-0080	2016-11-08 00:45:00	0
0316-0080	2016-11-08 01:00:00	0
0316-0080	2016-11-08 01:15:00	0
0316-0080	2016-11-08 01:30:00	0
0316-0080	2016-11-08 01:45:00	0
0316-0080	2016-11-08 02:00:00	0
0316-0080	2016-11-08 02:15:00	0
0316-0080	2016-11-08 02:30:00	0
0316-0080	2016-11-08 02:45:00	0
0316-0080	2016-11-08 03:00:00	0
0316-0080	2016-11-08 03:15:00	0
0316-0080	2016-11-08 03:30:00	0
0316-0080	2016-11-08 03:45:00	0
0316-0080	2016-11-08 04:00:00	0
0316-0080	2016-11-08 04:15:00	0
0316-0080	2016-11-08 04:30:00	0
0316-0080	2016-11-08 04:45:00	0
0316-0080	2016-11-08 05:00:00	0
0316-0080	2016-11-08 05:15:00	0
0316-0080	2016-11-08 05:30:00	0
0316-0080	2016-11-08 05:45:00	0
0316-0080	2016-11-08 06:00:00	0
0316-0080	2016-11-08 06:15:00	0
0316-0080	2016-11-08 06:30:00	0
0316-0080	2016-11-08 06:45:00	0
0316-0080	2016-11-08 07:00:00	0
0316-0080	2016-11-08 07:15:00	0
0316-0080	2016-11-08 07:30:00	0
0316-0080	2016-11-08 07:45:00	0
0316-0080	2016-11-08 08:00:00	0
0316-0080	2016-11-08 08:15:00	0
0316-0080	2016-11-08 08:30:00	0
0316-0080	2016-11-08 08:45:00	0
0316-0080	2016-11-08 09:00:00	0
0316-0080	2016-11-08 09:15:00	0
0316-0080	2016-11-08 09:30:00	0
0316-0080	2016-11-08 09:45:00	0
0316-0080	2016-11-08 10:00:00	46
0316-0080	2016-11-08 10:15:00	0
0316-0080	2016-11-08 10:30:00	0
0316-0080	2016-11-08 10:45:00	0
0316-0080	2016-11-08 11:00:00	0
0316-0080	2016-11-08 11:15:00	0
0316-0080	2016-11-08 11:30:00	48
0316-0080	2016-11-08 11:45:00	358
0316-0080	2016-11-08 12:00:00	0
0316-0080	2016-11-08 12:15:00	0
0316-0080	2016-11-08 12:30:00	16
0316-0080	2016-11-08 12:45:00	38
0316-0080	2016-11-08 13:00:00	188
0316-0080	2016-11-08 13:15:00	9
0316-0080	2016-11-08 13:30:00	101
0316-0080	2016-11-08 13:45:00	27
0316-0080	2016-11-08 14:00:00	0
0316-0080	2016-11-08 14:15:00	93
0316-0080	2016-11-08 14:30:00	211
0316-0080	2016-11-08 14:45:00	16
0316-0080	2016-11-08 15:00:00	0
0316-0080	2016-11-08 15:15:00	433
0316-0080	2016-11-08 15:30:00	102
0316-0080	2016-11-08 15:45:00	57
0316-0080	2016-11-08 16:00:00	56
0316-0080	2016-11-08 16:15:00	82
0316-0080	2016-11-08 16:30:00	49
0316-0080	2016-11-08 16:45:00	39
0316-0080	2016-11-08 17:00:00	32
0316-0080	2016-11-08 17:15:00	36
0316-0080	2016-11-08 17:30:00	25
0316-0080	2016-11-08 17:45:00	2
0316-0080	2016-11-08 18:00:00	151
0316-0080	2016-11-08 18:15:00	378
0316-0080	2016-11-08 18:30:00	142
0316-0080	2016-11-08 18:45:00	56
0316-0080	2016-11-08 19:00:00	606
0316-0080	2016-11-08 19:15:00	251
0316-0080	2016-11-08 19:30:00	0
0316-0080	2016-11-08 19:45:00	110
0316-0080	2016-11-08 20:00:00	56
0316-0080	2016-11-08 20:15:00	9
0316-0080	2016-11-08 20:30:00	54
0316-0080	2016-11-08 20:45:00	107
0316-0080	2016-11-08 21:00:00	0
0316-0080	2016-11-08 21:15:00	164
0316-0080	2016-11-08 21:30:00	22
0316-0080	2016-11-08 21:45:00	0
0316-0080	2016-11-08 22:00:00	0
0316-0080	2016-11-08 22:15:00	0
0316-0080	2016-11-08 22:30:00	0
0316-0080	2016-11-08 22:45:00	0
0316-0080	2016-11-08 23:00:00	20
0316-0080	2016-11-08 23:15:00	18
0316-0080	2016-11-08 23:30:00	0
0316-0080	2016-11-08 23:45:00	0
0316-0080	2016-11-09 00:00:00	5
0316-0080	2016-11-09 00:15:00	13
0316-0080	2016-11-09 00:30:00	0
0316-0080	2016-11-09 00:45:00	0
0316-0080	2016-11-09 01:00:00	0
0316-0080	2016-11-09 01:15:00	12
0316-0080	2016-11-09 01:30:00	0
0316-0080	2016-11-09 01:45:00	0
0316-0080	2016-11-09 02:00:00	0
0316-0080	2016-11-09 02:15:00	0
0316-0080	2016-11-09 02:30:00	0
0316-0080	2016-11-09 02:45:00	0
0316-0080	2016-11-09 03:00:00	0
0316-0080	2016-11-09 03:15:00	10
0316-0080	2016-11-09 03:30:00	0
0316-0080	2016-11-09 03:45:00	0
0316-0080	2016-11-09 04:00:00	13
0316-0080	2016-11-09 04:15:00	0
0316-0080	2016-11-09 04:30:00	8
0316-0080	2016-11-09 04:45:00	10
0316-0080	2016-11-09 05:00:00	0
0316-0080	2016-11-09 05:15:00	0
0316-0080	2016-11-09 05:30:00	24
0316-0080	2016-11-09 05:45:00	4
0316-0080	2016-11-09 06:00:00	0
0316-0080	2016-11-09 06:15:00	14
0316-0080	2016-11-09 06:30:00	0
0316-0080	2016-11-09 06:45:00	0
0316-0080	2016-11-09 07:00:00	0
0316-0080	2016-11-09 07:15:00	0
0316-0080	2016-11-09 07:30:00	0
0316-0080	2016-11-09 07:45:00	46
0316-0080	2016-11-09 08:00:00	147
0316-0080	2016-11-09 08:15:00	154
0316-0080	2016-11-09 08:30:00	0
0316-0080	2016-11-09 08:45:00	0
0316-0080	2016-11-09 09:00:00	0
0316-0080	2016-11-09 09:15:00	0
0316-0080	2016-11-09 09:30:00	68
0316-0080	2016-11-09 09:45:00	205
0316-0080	2016-11-09 10:00:00	70
0316-0080	2016-11-09 10:15:00	9
0316-0080	2016-11-09 10:30:00	0
0316-0080	2016-11-09 10:45:00	183
0316-0080	2016-11-09 11:00:00	214
0316-0080	2016-11-09 11:15:00	156
0316-0080	2016-11-09 11:30:00	83
0316-0080	2016-11-09 11:45:00	64
0316-0080	2016-11-09 12:00:00	97
0316-0080	2016-11-09 12:15:00	20
0316-0080	2016-11-09 12:30:00	64
0316-0080	2016-11-09 12:45:00	40
0316-0080	2016-11-09 13:00:00	40
0316-0080	2016-11-09 13:15:00	48
0316-0080	2016-11-09 13:30:00	92
0316-0080	2016-11-09 13:45:00	71
0316-0080	2016-11-09 14:00:00	132
0316-0080	2016-11-09 14:15:00	193
0316-0080	2016-11-09 14:30:00	64
0316-0080	2016-11-09 14:45:00	160
0316-0080	2016-11-09 15:00:00	131
0316-0080	2016-11-09 15:15:00	199
0316-0080	2016-11-09 15:30:00	148
0316-0080	2016-11-09 15:45:00	124
0316-0080	2016-11-09 16:00:00	60
0316-0080	2016-11-09 16:15:00	63
0316-0080	2016-11-09 16:30:00	214
0316-0080	2016-11-09 16:45:00	81
0316-0080	2016-11-09 17:00:00	49
0316-0080	2016-11-09 17:15:00	33
0316-0080	2016-11-09 17:30:00	9
0316-0080	2016-11-09 17:45:00	0
0316-0080	2016-11-09 18:00:00	192
0316-0080	2016-11-09 18:15:00	64
0316-0080	2016-11-09 18:30:00	42
0316-0080	2016-11-09 18:45:00	21
0316-0080	2016-11-09 19:00:00	179
0316-0080	2016-11-09 19:15:00	699
0316-0080	2016-11-09 19:30:00	14
0316-0080	2016-11-09 19:45:00	865
0316-0080	2016-11-09 20:00:00	31
0316-0080	2016-11-09 20:15:00	57
0316-0080	2016-11-09 20:30:00	36
0316-0080	2016-11-09 20:45:00	5
0316-0080	2016-11-09 21:00:00	4
0316-0080	2016-11-09 21:15:00	17
0316-0080	2016-11-09 21:30:00	22
0316-0080	2016-11-09 21:45:00	12
0316-0080	2016-11-09 22:00:00	27
0316-0080	2016-11-09 22:15:00	0
0316-0080	2016-11-09 22:30:00	26
0316-0080	2016-11-09 22:45:00	0
0316-0080	2016-11-09 23:00:00	0
0316-0080	2016-11-09 23:15:00	0
0316-0080	2016-11-09 23:30:00	0
0316-0080	2016-11-09 23:45:00	0
0316-0080	2016-11-10 00:00:00	0
0316-0080	2016-11-10 00:15:00	0
0316-0080	2016-11-10 00:30:00	0
0316-0080	2016-11-10 00:45:00	0
0316-0080	2016-11-10 01:00:00	0
0316-0080	2016-11-10 01:15:00	0
0316-0080	2016-11-10 01:30:00	0
0316-0080	2016-11-10 01:45:00	0
0316-0080	2016-11-10 02:00:00	0
0316-0080	2016-11-10 02:15:00	0
0316-0080	2016-11-10 02:30:00	0
0316-0080	2016-11-10 02:45:00	0
0316-0080	2016-11-10 03:00:00	0
0316-0080	2016-11-10 03:15:00	0
0316-0080	2016-11-10 03:30:00	0
0316-0080	2016-11-10 03:45:00	17
0316-0080	2016-11-10 04:00:00	0
0316-0080	2016-11-10 04:15:00	0
0316-0080	2016-11-10 04:30:00	8
0316-0080	2016-11-10 04:45:00	0
0316-0080	2016-11-10 05:00:00	0
0316-0080	2016-11-10 05:15:00	0
0316-0080	2016-11-10 05:30:00	7
0316-0080	2016-11-10 05:45:00	0
0316-0080	2016-11-10 06:00:00	0
0316-0080	2016-11-10 06:15:00	0
0316-0080	2016-11-10 06:30:00	0
0316-0080	2016-11-10 06:45:00	0
0316-0080	2016-11-10 07:00:00	0
0316-0080	2016-11-10 07:15:00	0
0316-0080	2016-11-10 07:30:00	0
0316-0080	2016-11-10 07:45:00	19
0316-0080	2016-11-10 08:00:00	135
0316-0080	2016-11-10 08:15:00	11
0316-0080	2016-11-10 08:30:00	0
0316-0080	2016-11-10 08:45:00	0
0316-0080	2016-11-10 09:00:00	0
0316-0080	2016-11-10 09:15:00	9
0316-0080	2016-11-10 09:30:00	12
0316-0080	2016-11-10 09:45:00	94
0316-0080	2016-11-10 10:00:00	75
0316-0080	2016-11-10 10:15:00	142
0316-0080	2016-11-10 10:30:00	91
0316-0080	2016-11-10 10:45:00	21
0316-0080	2016-11-10 11:00:00	0
0316-0080	2016-11-10 11:15:00	0
0316-0080	2016-11-10 11:30:00	124
0316-0080	2016-11-10 11:45:00	13
0316-0080	2016-11-10 12:00:00	0
0316-0080	2016-11-10 12:15:00	51
0316-0080	2016-11-10 12:30:00	11
0316-0080	2016-11-10 12:45:00	10
0316-0080	2016-11-10 13:00:00	146
0316-0080	2016-11-10 13:15:00	18
0316-0080	2016-11-10 13:30:00	36
0316-0080	2016-11-10 13:45:00	0
0316-0080	2016-11-10 14:00:00	0
0316-0080	2016-11-10 14:15:00	0
0316-0080	2016-11-10 14:30:00	0
0316-0080	2016-11-10 14:45:00	0
0316-0080	2016-11-10 15:00:00	0
0316-0080	2016-11-10 15:15:00	70
0316-0080	2016-11-10 15:30:00	0
0316-0080	2016-11-10 15:45:00	32
0316-0080	2016-11-10 16:00:00	164
0316-0080	2016-11-10 16:15:00	52
0316-0080	2016-11-10 16:30:00	92
0316-0080	2016-11-10 16:45:00	308
0316-0080	2016-11-10 17:00:00	12
0316-0080	2016-11-10 17:15:00	0
0316-0080	2016-11-10 17:30:00	7
0316-0080	2016-11-10 17:45:00	208
0316-0080	2016-11-10 18:00:00	281
0316-0080	2016-11-10 18:15:00	230
0316-0080	2016-11-10 18:30:00	436
0316-0080	2016-11-10 18:45:00	50
0316-0080	2016-11-10 19:00:00	206
0316-0080	2016-11-10 19:15:00	21
0316-0080	2016-11-10 19:30:00	729
0316-0080	2016-11-10 19:45:00	103
0316-0080	2016-11-10 20:00:00	24
0316-0080	2016-11-10 20:15:00	359
0316-0080	2016-11-10 20:30:00	808
0316-0080	2016-11-10 20:45:00	105
0316-0080	2016-11-10 21:00:00	563
0316-0080	2016-11-10 21:15:00	77
0316-0080	2016-11-10 21:30:00	62
0316-0080	2016-11-10 21:45:00	0
0316-0080	2016-11-10 22:00:00	0
0316-0080	2016-11-10 22:15:00	0
0316-0080	2016-11-10 22:30:00	0
0316-0080	2016-11-10 22:45:00	0
0316-0080	2016-11-10 23:00:00	0
0316-0080	2016-11-10 23:15:00	15
0316-0080	2016-11-10 23:30:00	4
0316-0080	2016-11-10 23:45:00	0
0316-0080	2016-11-11 00:00:00	12
0316-0080	2016-11-11 00:15:00	0
0316-0080	2016-11-11 00:30:00	0
0316-0080	2016-11-11 00:45:00	0
0316-0080	2016-11-11 01:00:00	0
0316-0080	2016-11-11 01:15:00	15
0316-0080	2016-11-11 01:30:00	0
0316-0080	2016-11-11 01:45:00	0
0316-0080	2016-11-11 02:00:00	0
0316-0080	2016-11-11 02:15:00	0
0316-0080	2016-11-11 02:30:00	0
0316-0080	2016-11-11 02:45:00	0
0316-0080	2016-11-11 03:00:00	0
0316-0080	2016-11-11 03:15:00	0
0316-0080	2016-11-11 03:30:00	0
0316-0080	2016-11-11 03:45:00	8
0316-0080	2016-11-11 04:00:00	0
0316-0080	2016-11-11 04:15:00	0
0316-0080	2016-11-11 04:30:00	0
0316-0080	2016-11-11 04:45:00	0
0316-0080	2016-11-11 05:00:00	0
0316-0080	2016-11-11 05:15:00	0
0316-0080	2016-11-11 05:30:00	0
0316-0080	2016-11-11 05:45:00	0
0316-0080	2016-11-11 06:00:00	0
0316-0080	2016-11-11 06:15:00	793
0316-0080	2016-11-11 06:30:00	538
0316-0080	2016-11-11 06:45:00	172
0316-0080	2016-11-11 07:00:00	136
0316-0080	2016-11-11 07:15:00	241
0316-0080	2016-11-11 07:30:00	195
0316-0080	2016-11-11 07:45:00	889
0316-0080	2016-11-11 08:00:00	936
0316-0080	2016-11-11 08:15:00	90
0316-0080	2016-11-11 08:30:00	58
0316-0080	2016-11-11 08:45:00	41
0316-0080	2016-11-11 09:00:00	124
0316-0080	2016-11-11 09:15:00	69
0316-0080	2016-11-11 09:30:00	145
0316-0080	2016-11-11 09:45:00	87
0316-0080	2016-11-11 10:00:00	90
0316-0080	2016-11-11 10:15:00	0
0316-0080	2016-11-11 10:30:00	165
0316-0080	2016-11-11 10:45:00	114
0316-0080	2016-11-11 11:00:00	134
0316-0080	2016-11-11 11:15:00	231
0316-0080	2016-11-11 11:30:00	0
0316-0080	2016-11-11 11:45:00	0
0316-0080	2016-11-11 12:00:00	0
0316-0080	2016-11-11 12:15:00	0
0316-0080	2016-11-11 12:30:00	0
0316-0080	2016-11-11 12:45:00	115
0316-0080	2016-11-11 13:00:00	52
0316-0080	2016-11-11 13:15:00	47
0316-0080	2016-11-11 13:30:00	307
0316-0080	2016-11-11 13:45:00	231
0316-0080	2016-11-11 14:00:00	148
0316-0080	2016-11-11 14:15:00	43
0316-0080	2016-11-11 14:30:00	58
0316-0080	2016-11-11 14:45:00	20
0316-0080	2016-11-11 15:00:00	20
0316-0080	2016-11-11 15:15:00	0
0316-0080	2016-11-11 15:30:00	0
0316-0080	2016-11-11 15:45:00	162
0316-0080	2016-11-11 16:00:00	186
0316-0080	2016-11-11 16:15:00	382
0316-0080	2016-11-11 16:30:00	30
0316-0080	2016-11-11 16:45:00	14
0316-0080	2016-11-11 17:00:00	0
0316-0080	2016-11-11 17:15:00	13
0316-0080	2016-11-11 17:30:00	9
0316-0080	2016-11-11 17:45:00	30
0316-0080	2016-11-11 18:00:00	0
0316-0080	2016-11-11 18:15:00	330
0316-0080	2016-11-11 18:30:00	76
0316-0080	2016-11-11 18:45:00	281
0316-0080	2016-11-11 19:00:00	6
0316-0080	2016-11-11 19:15:00	17
0316-0080	2016-11-11 19:30:00	0
0316-0080	2016-11-11 19:45:00	18
0316-0080	2016-11-11 20:00:00	9
0316-0080	2016-11-11 20:15:00	0
0316-0080	2016-11-11 20:30:00	236
0316-0080	2016-11-11 20:45:00	65
0316-0080	2016-11-11 21:00:00	0
0316-0080	2016-11-11 21:15:00	0
0316-0080	2016-11-11 21:30:00	510
0316-0080	2016-11-11 21:45:00	246
0316-0080	2016-11-11 22:00:00	20
0316-0080	2016-11-11 22:15:00	110
0316-0080	2016-11-11 22:30:00	7
0316-0080	2016-11-11 22:45:00	0
0316-0080	2016-11-11 23:00:00	0
0316-0080	2016-11-11 23:15:00	0
0316-0080	2016-11-11 23:30:00	0
0316-0080	2016-11-11 23:45:00	0
