## Supplementary Data 2 for "Digital phenotyping by consumer wearables identifies sleep-associated markers of cardiovascular disease risk and biological aging": ActivityTable_0317-0006-NHC.tsv

0317-0006	2017-05-05 00:00:00	0
0317-0006	2017-05-05 00:15:00	0
0317-0006	2017-05-05 00:30:00	0
0317-0006	2017-05-05 00:45:00	0
0317-0006	2017-05-05 01:00:00	0
0317-0006	2017-05-05 01:15:00	0
0317-0006	2017-05-05 01:30:00	0
0317-0006	2017-05-05 01:45:00	0
0317-0006	2017-05-05 02:00:00	0
0317-0006	2017-05-05 02:15:00	0
0317-0006	2017-05-05 02:30:00	0
0317-0006	2017-05-05 02:45:00	0
0317-0006	2017-05-05 03:00:00	0
0317-0006	2017-05-05 03:15:00	0
0317-0006	2017-05-05 03:30:00	0
0317-0006	2017-05-05 03:45:00	0
0317-0006	2017-05-05 04:00:00	0
0317-0006	2017-05-05 04:15:00	0
0317-0006	2017-05-05 04:30:00	0
0317-0006	2017-05-05 04:45:00	0
0317-0006	2017-05-05 05:00:00	0
0317-0006	2017-05-05 05:15:00	0
0317-0006	2017-05-05 05:30:00	0
0317-0006	2017-05-05 05:45:00	0
0317-0006	2017-05-05 06:00:00	0
0317-0006	2017-05-05 06:15:00	0
0317-0006	2017-05-05 06:30:00	0
0317-0006	2017-05-05 06:45:00	0
0317-0006	2017-05-05 07:00:00	0
0317-0006	2017-05-05 07:15:00	0
0317-0006	2017-05-05 07:30:00	0
0317-0006	2017-05-05 07:45:00	0
0317-0006	2017-05-05 08:00:00	0
0317-0006	2017-05-05 08:15:00	0
0317-0006	2017-05-05 08:30:00	0
0317-0006	2017-05-05 08:45:00	0
0317-0006	2017-05-05 09:00:00	0
0317-0006	2017-05-05 09:15:00	0
0317-0006	2017-05-05 09:30:00	0
0317-0006	2017-05-05 09:45:00	0
0317-0006	2017-05-05 10:00:00	0
0317-0006	2017-05-05 10:15:00	0
0317-0006	2017-05-05 10:30:00	0
0317-0006	2017-05-05 10:45:00	0
0317-0006	2017-05-05 11:00:00	5
0317-0006	2017-05-05 11:15:00	0
0317-0006	2017-05-05 11:30:00	0
0317-0006	2017-05-05 11:45:00	0
0317-0006	2017-05-05 12:00:00	0
0317-0006	2017-05-05 12:15:00	0
0317-0006	2017-05-05 12:30:00	81
0317-0006	2017-05-05 12:45:00	89
0317-0006	2017-05-05 13:00:00	553
0317-0006	2017-05-05 13:15:00	49
0317-0006	2017-05-05 13:30:00	12
0317-0006	2017-05-05 13:45:00	6
0317-0006	2017-05-05 14:00:00	611
0317-0006	2017-05-05 14:15:00	1391
0317-0006	2017-05-05 14:30:00	551
0317-0006	2017-05-05 14:45:00	179
0317-0006	2017-05-05 15:00:00	348
0317-0006	2017-05-05 15:15:00	727
0317-0006	2017-05-05 15:30:00	188
0317-0006	2017-05-05 15:45:00	139
0317-0006	2017-05-05 16:00:00	154
0317-0006	2017-05-05 16:15:00	162
0317-0006	2017-05-05 16:30:00	119
0317-0006	2017-05-05 16:45:00	644
0317-0006	2017-05-05 17:00:00	40
0317-0006	2017-05-05 17:15:00	825
0317-0006	2017-05-05 17:30:00	346
0317-0006	2017-05-05 17:45:00	716
0317-0006	2017-05-05 18:00:00	109
0317-0006	2017-05-05 18:15:00	255
0317-0006	2017-05-05 18:30:00	98
0317-0006	2017-05-05 18:45:00	23
0317-0006	2017-05-05 19:00:00	0
0317-0006	2017-05-05 19:15:00	19
0317-0006	2017-05-05 19:30:00	223
0317-0006	2017-05-05 19:45:00	19
0317-0006	2017-05-05 20:00:00	133
0317-0006	2017-05-05 20:15:00	95
0317-0006	2017-05-05 20:30:00	7
0317-0006	2017-05-05 20:45:00	0
0317-0006	2017-05-05 21:00:00	0
0317-0006	2017-05-05 21:15:00	0
0317-0006	2017-05-05 21:30:00	10
0317-0006	2017-05-05 21:45:00	151
0317-0006	2017-05-05 22:00:00	0
0317-0006	2017-05-05 22:15:00	0
0317-0006	2017-05-05 22:30:00	0
0317-0006	2017-05-05 22:45:00	31
0317-0006	2017-05-05 23:00:00	347
0317-0006	2017-05-05 23:15:00	23
0317-0006	2017-05-05 23:30:00	309
0317-0006	2017-05-05 23:45:00	39
0317-0006	2017-05-06 00:00:00	67
0317-0006	2017-05-06 00:15:00	0
0317-0006	2017-05-06 00:30:00	44
0317-0006	2017-05-06 00:45:00	85
0317-0006	2017-05-06 01:00:00	23
0317-0006	2017-05-06 01:15:00	5
0317-0006	2017-05-06 01:30:00	28
0317-0006	2017-05-06 01:45:00	0
0317-0006	2017-05-06 02:00:00	12
0317-0006	2017-05-06 02:15:00	11
0317-0006	2017-05-06 02:30:00	17
0317-0006	2017-05-06 02:45:00	29
0317-0006	2017-05-06 03:00:00	0
0317-0006	2017-05-06 03:15:00	13
0317-0006	2017-05-06 03:30:00	0
0317-0006	2017-05-06 03:45:00	0
0317-0006	2017-05-06 04:00:00	0
0317-0006	2017-05-06 04:15:00	0
0317-0006	2017-05-06 04:30:00	0
0317-0006	2017-05-06 04:45:00	0
0317-0006	2017-05-06 05:00:00	0
0317-0006	2017-05-06 05:15:00	0
0317-0006	2017-05-06 05:30:00	0
0317-0006	2017-05-06 05:45:00	0
0317-0006	2017-05-06 06:00:00	7
0317-0006	2017-05-06 06:15:00	0
0317-0006	2017-05-06 06:30:00	0
0317-0006	2017-05-06 06:45:00	0
0317-0006	2017-05-06 07:00:00	0
0317-0006	2017-05-06 07:15:00	12
0317-0006	2017-05-06 07:30:00	0
0317-0006	2017-05-06 07:45:00	0
0317-0006	2017-05-06 08:00:00	0
0317-0006	2017-05-06 08:15:00	0
0317-0006	2017-05-06 08:30:00	0
0317-0006	2017-05-06 08:45:00	0
0317-0006	2017-05-06 09:00:00	0
0317-0006	2017-05-06 09:15:00	0
0317-0006	2017-05-06 09:30:00	0
0317-0006	2017-05-06 09:45:00	0
0317-0006	2017-05-06 10:00:00	0
0317-0006	2017-05-06 10:15:00	82
0317-0006	2017-05-06 10:30:00	282
0317-0006	2017-05-06 10:45:00	118
0317-0006	2017-05-06 11:00:00	18
0317-0006	2017-05-06 11:15:00	76
0317-0006	2017-05-06 11:30:00	74
0317-0006	2017-05-06 11:45:00	5
0317-0006	2017-05-06 12:00:00	0
0317-0006	2017-05-06 12:15:00	35
0317-0006	2017-05-06 12:30:00	0
0317-0006	2017-05-06 12:45:00	0
0317-0006	2017-05-06 13:00:00	30
0317-0006	2017-05-06 13:15:00	0
0317-0006	2017-05-06 13:30:00	0
0317-0006	2017-05-06 13:45:00	0
0317-0006	2017-05-06 14:00:00	7
0317-0006	2017-05-06 14:15:00	8
0317-0006	2017-05-06 14:30:00	0
0317-0006	2017-05-06 14:45:00	73
0317-0006	2017-05-06 15:00:00	124
0317-0006	2017-05-06 15:15:00	36
0317-0006	2017-05-06 15:30:00	0
0317-0006	2017-05-06 15:45:00	0
0317-0006	2017-05-06 16:00:00	0
0317-0006	2017-05-06 16:15:00	9
0317-0006	2017-05-06 16:30:00	0
0317-0006	2017-05-06 16:45:00	9
0317-0006	2017-05-06 17:00:00	0
0317-0006	2017-05-06 17:15:00	45
0317-0006	2017-05-06 17:30:00	22
0317-0006	2017-05-06 17:45:00	6
0317-0006	2017-05-06 18:00:00	78
0317-0006	2017-05-06 18:15:00	89
0317-0006	2017-05-06 18:30:00	160
0317-0006	2017-05-06 18:45:00	336
0317-0006	2017-05-06 19:00:00	271
0317-0006	2017-05-06 19:15:00	142
0317-0006	2017-05-06 19:30:00	0
0317-0006	2017-05-06 19:45:00	0
0317-0006	2017-05-06 20:00:00	63
0317-0006	2017-05-06 20:15:00	269
0317-0006	2017-05-06 20:30:00	0
0317-0006	2017-05-06 20:45:00	64
0317-0006	2017-05-06 21:00:00	4
0317-0006	2017-05-06 21:15:00	0
0317-0006	2017-05-06 21:30:00	0
0317-0006	2017-05-06 21:45:00	0
0317-0006	2017-05-06 22:00:00	0
0317-0006	2017-05-06 22:15:00	0
0317-0006	2017-05-06 22:30:00	0
0317-0006	2017-05-06 22:45:00	0
0317-0006	2017-05-06 23:00:00	58
0317-0006	2017-05-06 23:15:00	0
0317-0006	2017-05-06 23:30:00	12
0317-0006	2017-05-06 23:45:00	0
0317-0006	2017-05-07 00:00:00	0
0317-0006	2017-05-07 00:15:00	0
0317-0006	2017-05-07 00:30:00	0
0317-0006	2017-05-07 00:45:00	0
0317-0006	2017-05-07 01:00:00	0
0317-0006	2017-05-07 01:15:00	0
0317-0006	2017-05-07 01:30:00	0
0317-0006	2017-05-07 01:45:00	0
0317-0006	2017-05-07 02:00:00	0
0317-0006	2017-05-07 02:15:00	0
0317-0006	2017-05-07 02:30:00	0
0317-0006	2017-05-07 02:45:00	0
0317-0006	2017-05-07 03:00:00	0
0317-0006	2017-05-07 03:15:00	0
0317-0006	2017-05-07 03:30:00	0
0317-0006	2017-05-07 03:45:00	0
0317-0006	2017-05-07 04:00:00	0
0317-0006	2017-05-07 04:15:00	0
0317-0006	2017-05-07 04:30:00	0
0317-0006	2017-05-07 04:45:00	0
0317-0006	2017-05-07 05:00:00	0
0317-0006	2017-05-07 05:15:00	0
0317-0006	2017-05-07 05:30:00	0
0317-0006	2017-05-07 05:45:00	0
0317-0006	2017-05-07 06:00:00	0
0317-0006	2017-05-07 06:15:00	0
0317-0006	2017-05-07 06:30:00	0
0317-0006	2017-05-07 06:45:00	0
0317-0006	2017-05-07 07:00:00	4
0317-0006	2017-05-07 07:15:00	231
0317-0006	2017-05-07 07:30:00	301
0317-0006	2017-05-07 07:45:00	266
0317-0006	2017-05-07 08:00:00	181
0317-0006	2017-05-07 08:15:00	199
0317-0006	2017-05-07 08:30:00	443
0317-0006	2017-05-07 08:45:00	71
0317-0006	2017-05-07 09:00:00	11
0317-0006	2017-05-07 09:15:00	0
0317-0006	2017-05-07 09:30:00	0
0317-0006	2017-05-07 09:45:00	0
0317-0006	2017-05-07 10:00:00	7
0317-0006	2017-05-07 10:15:00	0
0317-0006	2017-05-07 10:30:00	15
0317-0006	2017-05-07 10:45:00	840
0317-0006	2017-05-07 11:00:00	130
0317-0006	2017-05-07 11:15:00	81
0317-0006	2017-05-07 11:30:00	78
0317-0006	2017-05-07 11:45:00	476
0317-0006	2017-05-07 12:00:00	113
0317-0006	2017-05-07 12:15:00	71
0317-0006	2017-05-07 12:30:00	57
0317-0006	2017-05-07 12:45:00	196
0317-0006	2017-05-07 13:00:00	21
0317-0006	2017-05-07 13:15:00	12
0317-0006	2017-05-07 13:30:00	0
0317-0006	2017-05-07 13:45:00	0
0317-0006	2017-05-07 14:00:00	66
0317-0006	2017-05-07 14:15:00	21
0317-0006	2017-05-07 14:30:00	21
0317-0006	2017-05-07 14:45:00	0
0317-0006	2017-05-07 15:00:00	0
0317-0006	2017-05-07 15:15:00	445
0317-0006	2017-05-07 15:30:00	802
0317-0006	2017-05-07 15:45:00	344
0317-0006	2017-05-07 16:00:00	21
0317-0006	2017-05-07 16:15:00	163
0317-0006	2017-05-07 16:30:00	0
0317-0006	2017-05-07 16:45:00	63
0317-0006	2017-05-07 17:00:00	51
0317-0006	2017-05-07 17:15:00	134
0317-0006	2017-05-07 17:30:00	39
0317-0006	2017-05-07 17:45:00	0
0317-0006	2017-05-07 18:00:00	5
0317-0006	2017-05-07 18:15:00	0
0317-0006	2017-05-07 18:30:00	113
0317-0006	2017-05-07 18:45:00	256
0317-0006	2017-05-07 19:00:00	149
0317-0006	2017-05-07 19:15:00	139
0317-0006	2017-05-07 19:30:00	23
0317-0006	2017-05-07 19:45:00	76
0317-0006	2017-05-07 20:00:00	0
0317-0006	2017-05-07 20:15:00	0
0317-0006	2017-05-07 20:30:00	0
0317-0006	2017-05-07 20:45:00	24
0317-0006	2017-05-07 21:00:00	78
0317-0006	2017-05-07 21:15:00	107
0317-0006	2017-05-07 21:30:00	161
0317-0006	2017-05-07 21:45:00	151
0317-0006	2017-05-07 22:00:00	0
0317-0006	2017-05-07 22:15:00	59
0317-0006	2017-05-07 22:30:00	15
0317-0006	2017-05-07 22:45:00	20
0317-0006	2017-05-07 23:00:00	0
0317-0006	2017-05-07 23:15:00	0
0317-0006	2017-05-07 23:30:00	0
0317-0006	2017-05-07 23:45:00	93
0317-0006	2017-05-08 00:00:00	0
0317-0006	2017-05-08 00:15:00	22
0317-0006	2017-05-08 00:30:00	0
0317-0006	2017-05-08 00:45:00	0
0317-0006	2017-05-08 01:00:00	0
0317-0006	2017-05-08 01:15:00	11
0317-0006	2017-05-08 01:30:00	0
0317-0006	2017-05-08 01:45:00	0
0317-0006	2017-05-08 02:00:00	0
0317-0006	2017-05-08 02:15:00	0
0317-0006	2017-05-08 02:30:00	0
0317-0006	2017-05-08 02:45:00	0
0317-0006	2017-05-08 03:00:00	0
0317-0006	2017-05-08 03:15:00	0
0317-0006	2017-05-08 03:30:00	0
0317-0006	2017-05-08 03:45:00	0
0317-0006	2017-05-08 04:00:00	0
0317-0006	2017-05-08 04:15:00	4
0317-0006	2017-05-08 04:30:00	0
0317-0006	2017-05-08 04:45:00	0
0317-0006	2017-05-08 05:00:00	0
0317-0006	2017-05-08 05:15:00	0
0317-0006	2017-05-08 05:30:00	0
0317-0006	2017-05-08 05:45:00	0
0317-0006	2017-05-08 06:00:00	14
0317-0006	2017-05-08 06:15:00	0
0317-0006	2017-05-08 06:30:00	0
0317-0006	2017-05-08 06:45:00	0
0317-0006	2017-05-08 07:00:00	0
0317-0006	2017-05-08 07:15:00	0
0317-0006	2017-05-08 07:30:00	0
0317-0006	2017-05-08 07:45:00	0
0317-0006	2017-05-08 08:00:00	0
0317-0006	2017-05-08 08:15:00	0
0317-0006	2017-05-08 08:30:00	0
0317-0006	2017-05-08 08:45:00	0
0317-0006	2017-05-08 09:00:00	43
0317-0006	2017-05-08 09:15:00	143
0317-0006	2017-05-08 09:30:00	8
0317-0006	2017-05-08 09:45:00	0
0317-0006	2017-05-08 10:00:00	118
0317-0006	2017-05-08 10:15:00	42
0317-0006	2017-05-08 10:30:00	50
0317-0006	2017-05-08 10:45:00	0
0317-0006	2017-05-08 11:00:00	5
0317-0006	2017-05-08 11:15:00	10
0317-0006	2017-05-08 11:30:00	0
0317-0006	2017-05-08 11:45:00	407
0317-0006	2017-05-08 12:00:00	376
0317-0006	2017-05-08 12:15:00	577
0317-0006	2017-05-08 12:30:00	654
0317-0006	2017-05-08 12:45:00	11
0317-0006	2017-05-08 13:00:00	69
0317-0006	2017-05-08 13:15:00	665
0317-0006	2017-05-08 13:30:00	901
0317-0006	2017-05-08 13:45:00	181
0317-0006	2017-05-08 14:00:00	224
0317-0006	2017-05-08 14:15:00	0
0317-0006	2017-05-08 14:30:00	15
0317-0006	2017-05-08 14:45:00	397
0317-0006	2017-05-08 15:00:00	743
0317-0006	2017-05-08 15:15:00	335
0317-0006	2017-05-08 15:30:00	0
0317-0006	2017-05-08 15:45:00	32
0317-0006	2017-05-08 16:00:00	6
0317-0006	2017-05-08 16:15:00	31
0317-0006	2017-05-08 16:30:00	26
0317-0006	2017-05-08 16:45:00	0
0317-0006	2017-05-08 17:00:00	0
0317-0006	2017-05-08 17:15:00	44
0317-0006	2017-05-08 17:30:00	17
0317-0006	2017-05-08 17:45:00	0
0317-0006	2017-05-08 18:00:00	30
0317-0006	2017-05-08 18:15:00	140
0317-0006	2017-05-08 18:30:00	86
0317-0006	2017-05-08 18:45:00	14
0317-0006	2017-05-08 19:00:00	33
0317-0006	2017-05-08 19:15:00	0
0317-0006	2017-05-08 19:30:00	71
0317-0006	2017-05-08 19:45:00	60
0317-0006	2017-05-08 20:00:00	0
0317-0006	2017-05-08 20:15:00	4
0317-0006	2017-05-08 20:30:00	0
0317-0006	2017-05-08 20:45:00	75
0317-0006	2017-05-08 21:00:00	6
0317-0006	2017-05-08 21:15:00	0
0317-0006	2017-05-08 21:30:00	0
0317-0006	2017-05-08 21:45:00	0
0317-0006	2017-05-08 22:00:00	0
0317-0006	2017-05-08 22:15:00	34
0317-0006	2017-05-08 22:30:00	27
0317-0006	2017-05-08 22:45:00	15
0317-0006	2017-05-08 23:00:00	818
0317-0006	2017-05-08 23:15:00	1195
0317-0006	2017-05-08 23:30:00	38
0317-0006	2017-05-08 23:45:00	56
0317-0006	2017-05-09 00:00:00	0
0317-0006	2017-05-09 00:15:00	7
0317-0006	2017-05-09 00:30:00	6
0317-0006	2017-05-09 00:45:00	0
0317-0006	2017-05-09 01:00:00	0
0317-0006	2017-05-09 01:15:00	0
0317-0006	2017-05-09 01:30:00	0
0317-0006	2017-05-09 01:45:00	0
0317-0006	2017-05-09 02:00:00	0
0317-0006	2017-05-09 02:15:00	0
0317-0006	2017-05-09 02:30:00	0
0317-0006	2017-05-09 02:45:00	0
0317-0006	2017-05-09 03:00:00	0
0317-0006	2017-05-09 03:15:00	0
0317-0006	2017-05-09 03:30:00	0
0317-0006	2017-05-09 03:45:00	0
0317-0006	2017-05-09 04:00:00	0
0317-0006	2017-05-09 04:15:00	0
0317-0006	2017-05-09 04:30:00	0
0317-0006	2017-05-09 04:45:00	0
0317-0006	2017-05-09 05:00:00	0
0317-0006	2017-05-09 05:15:00	0
0317-0006	2017-05-09 05:30:00	0
0317-0006	2017-05-09 05:45:00	0
0317-0006	2017-05-09 06:00:00	6
0317-0006	2017-05-09 06:15:00	0
0317-0006	2017-05-09 06:30:00	0
0317-0006	2017-05-09 06:45:00	0
0317-0006	2017-05-09 07:00:00	0
0317-0006	2017-05-09 07:15:00	0
0317-0006	2017-05-09 07:30:00	0
0317-0006	2017-05-09 07:45:00	7
0317-0006	2017-05-09 08:00:00	0
0317-0006	2017-05-09 08:15:00	0
0317-0006	2017-05-09 08:30:00	199
0317-0006	2017-05-09 08:45:00	56
0317-0006	2017-05-09 09:00:00	12
0317-0006	2017-05-09 09:15:00	30
0317-0006	2017-05-09 09:30:00	133
0317-0006	2017-05-09 09:45:00	356
0317-0006	2017-05-09 10:00:00	326
0317-0006	2017-05-09 10:15:00	233
0317-0006	2017-05-09 10:30:00	113
0317-0006	2017-05-09 10:45:00	43
0317-0006	2017-05-09 11:00:00	69
0317-0006	2017-05-09 11:15:00	255
0317-0006	2017-05-09 11:30:00	665
0317-0006	2017-05-09 11:45:00	258
0317-0006	2017-05-09 12:00:00	375
0317-0006	2017-05-09 12:15:00	31
0317-0006	2017-05-09 12:30:00	28
0317-0006	2017-05-09 12:45:00	26
0317-0006	2017-05-09 13:00:00	136
0317-0006	2017-05-09 13:15:00	204
0317-0006	2017-05-09 13:30:00	15
0317-0006	2017-05-09 13:45:00	8
0317-0006	2017-05-09 14:00:00	49
0317-0006	2017-05-09 14:15:00	64
0317-0006	2017-05-09 14:30:00	729
0317-0006	2017-05-09 14:45:00	317
0317-0006	2017-05-09 15:00:00	608
0317-0006	2017-05-09 15:15:00	55
0317-0006	2017-05-09 15:30:00	841
0317-0006	2017-05-09 15:45:00	259
0317-0006	2017-05-09 16:00:00	548
0317-0006	2017-05-09 16:15:00	667
0317-0006	2017-05-09 16:30:00	1163
0317-0006	2017-05-09 16:45:00	419
0317-0006	2017-05-09 17:00:00	834
0317-0006	2017-05-09 17:15:00	409
0317-0006	2017-05-09 17:30:00	1043
0317-0006	2017-05-09 17:45:00	92
0317-0006	2017-05-09 18:00:00	106
0317-0006	2017-05-09 18:15:00	0
0317-0006	2017-05-09 18:30:00	87
0317-0006	2017-05-09 18:45:00	1107
0317-0006	2017-05-09 19:00:00	106
0317-0006	2017-05-09 19:15:00	11
0317-0006	2017-05-09 19:30:00	367
0317-0006	2017-05-09 19:45:00	0
0317-0006	2017-05-09 20:00:00	0
0317-0006	2017-05-09 20:15:00	0
0317-0006	2017-05-09 20:30:00	0
0317-0006	2017-05-09 20:45:00	0
0317-0006	2017-05-09 21:00:00	0
0317-0006	2017-05-09 21:15:00	8
0317-0006	2017-05-09 21:30:00	0
0317-0006	2017-05-09 21:45:00	49
0317-0006	2017-05-09 22:00:00	104
0317-0006	2017-05-09 22:15:00	66
0317-0006	2017-05-09 22:30:00	146
0317-0006	2017-05-09 22:45:00	0
0317-0006	2017-05-09 23:00:00	0
0317-0006	2017-05-09 23:15:00	0
0317-0006	2017-05-09 23:30:00	225
0317-0006	2017-05-09 23:45:00	0
0317-0006	2017-05-10 00:00:00	0
0317-0006	2017-05-10 00:15:00	0
0317-0006	2017-05-10 00:30:00	21
0317-0006	2017-05-10 00:45:00	0
0317-0006	2017-05-10 01:00:00	0
0317-0006	2017-05-10 01:15:00	0
0317-0006	2017-05-10 01:30:00	0
0317-0006	2017-05-10 01:45:00	0
0317-0006	2017-05-10 02:00:00	0
0317-0006	2017-05-10 02:15:00	0
0317-0006	2017-05-10 02:30:00	0
0317-0006	2017-05-10 02:45:00	0
0317-0006	2017-05-10 03:00:00	0
0317-0006	2017-05-10 03:15:00	0
0317-0006	2017-05-10 03:30:00	0
0317-0006	2017-05-10 03:45:00	0
0317-0006	2017-05-10 04:00:00	17
0317-0006	2017-05-10 04:15:00	0
0317-0006	2017-05-10 04:30:00	0
0317-0006	2017-05-10 04:45:00	0
0317-0006	2017-05-10 05:00:00	0
0317-0006	2017-05-10 05:15:00	0
0317-0006	2017-05-10 05:30:00	0
0317-0006	2017-05-10 05:45:00	0
0317-0006	2017-05-10 06:00:00	0
0317-0006	2017-05-10 06:15:00	0
0317-0006	2017-05-10 06:30:00	0
0317-0006	2017-05-10 06:45:00	0
0317-0006	2017-05-10 07:00:00	0
0317-0006	2017-05-10 07:15:00	16
0317-0006	2017-05-10 07:30:00	0
0317-0006	2017-05-10 07:45:00	10
0317-0006	2017-05-10 08:00:00	0
0317-0006	2017-05-10 08:15:00	120
0317-0006	2017-05-10 08:30:00	209
0317-0006	2017-05-10 08:45:00	447
0317-0006	2017-05-10 09:00:00	8
0317-0006	2017-05-10 09:15:00	29
0317-0006	2017-05-10 09:30:00	165
0317-0006	2017-05-10 09:45:00	203
0317-0006	2017-05-10 10:00:00	229
0317-0006	2017-05-10 10:15:00	16
0317-0006	2017-05-10 10:30:00	61
0317-0006	2017-05-10 10:45:00	445
0317-0006	2017-05-10 11:00:00	62
0317-0006	2017-05-10 11:15:00	535
0317-0006	2017-05-10 11:30:00	125
0317-0006	2017-05-10 11:45:00	189
0317-0006	2017-05-10 12:00:00	274
0317-0006	2017-05-10 12:15:00	89
0317-0006	2017-05-10 12:30:00	13
0317-0006	2017-05-10 12:45:00	29
0317-0006	2017-05-10 13:00:00	117
0317-0006	2017-05-10 13:15:00	233
0317-0006	2017-05-10 13:30:00	8
0317-0006	2017-05-10 13:45:00	0
0317-0006	2017-05-10 14:00:00	82
0317-0006	2017-05-10 14:15:00	0
0317-0006	2017-05-10 14:30:00	0
0317-0006	2017-05-10 14:45:00	61
0317-0006	2017-05-10 15:00:00	57
0317-0006	2017-05-10 15:15:00	0
0317-0006	2017-05-10 15:30:00	14
0317-0006	2017-05-10 15:45:00	0
0317-0006	2017-05-10 16:00:00	34
0317-0006	2017-05-10 16:15:00	293
0317-0006	2017-05-10 16:30:00	216
0317-0006	2017-05-10 16:45:00	295
0317-0006	2017-05-10 17:00:00	292
0317-0006	2017-05-10 17:15:00	647
0317-0006	2017-05-10 17:30:00	17
0317-0006	2017-05-10 17:45:00	0
0317-0006	2017-05-10 18:00:00	0
0317-0006	2017-05-10 18:15:00	0
0317-0006	2017-05-10 18:30:00	6
0317-0006	2017-05-10 18:45:00	14
0317-0006	2017-05-10 19:00:00	22
0317-0006	2017-05-10 19:15:00	95
0317-0006	2017-05-10 19:30:00	145
0317-0006	2017-05-10 19:45:00	126
0317-0006	2017-05-10 20:00:00	50
0317-0006	2017-05-10 20:15:00	15
0317-0006	2017-05-10 20:30:00	0
0317-0006	2017-05-10 20:45:00	96
0317-0006	2017-05-10 21:00:00	0
0317-0006	2017-05-10 21:15:00	93
0317-0006	2017-05-10 21:30:00	49
0317-0006	2017-05-10 21:45:00	11
0317-0006	2017-05-10 22:00:00	0
0317-0006	2017-05-10 22:15:00	0
0317-0006	2017-05-10 22:30:00	9
0317-0006	2017-05-10 22:45:00	9
0317-0006	2017-05-10 23:00:00	0
0317-0006	2017-05-10 23:15:00	0
0317-0006	2017-05-10 23:30:00	0
0317-0006	2017-05-10 23:45:00	118
