## Supplementary Data 2 for "Digital phenotyping by consumer wearables identifies sleep-associated markers of cardiovascular disease risk and biological aging": ActivityTable_0317-0007-NHC.tsv

0317-0007	2017-10-13 00:00:00	0
0317-0007	2017-10-13 00:15:00	0
0317-0007	2017-10-13 00:30:00	0
0317-0007	2017-10-13 00:45:00	0
0317-0007	2017-10-13 01:00:00	0
0317-0007	2017-10-13 01:15:00	0
0317-0007	2017-10-13 01:30:00	0
0317-0007	2017-10-13 01:45:00	0
0317-0007	2017-10-13 02:00:00	0
0317-0007	2017-10-13 02:15:00	0
0317-0007	2017-10-13 02:30:00	0
0317-0007	2017-10-13 02:45:00	0
0317-0007	2017-10-13 03:00:00	0
0317-0007	2017-10-13 03:15:00	0
0317-0007	2017-10-13 03:30:00	0
0317-0007	2017-10-13 03:45:00	0
0317-0007	2017-10-13 04:00:00	0
0317-0007	2017-10-13 04:15:00	0
0317-0007	2017-10-13 04:30:00	0
0317-0007	2017-10-13 04:45:00	0
0317-0007	2017-10-13 05:00:00	0
0317-0007	2017-10-13 05:15:00	0
0317-0007	2017-10-13 05:30:00	0
0317-0007	2017-10-13 05:45:00	0
0317-0007	2017-10-13 06:00:00	0
0317-0007	2017-10-13 06:15:00	0
0317-0007	2017-10-13 06:30:00	0
0317-0007	2017-10-13 06:45:00	0
0317-0007	2017-10-13 07:00:00	0
0317-0007	2017-10-13 07:15:00	0
0317-0007	2017-10-13 07:30:00	0
0317-0007	2017-10-13 07:45:00	0
0317-0007	2017-10-13 08:00:00	0
0317-0007	2017-10-13 08:15:00	0
0317-0007	2017-10-13 08:30:00	89
0317-0007	2017-10-13 08:45:00	0
0317-0007	2017-10-13 09:00:00	65
0317-0007	2017-10-13 09:15:00	74
0317-0007	2017-10-13 09:30:00	224
0317-0007	2017-10-13 09:45:00	68
0317-0007	2017-10-13 10:00:00	806
0317-0007	2017-10-13 10:15:00	195
0317-0007	2017-10-13 10:30:00	22
0317-0007	2017-10-13 10:45:00	0
0317-0007	2017-10-13 11:00:00	0
0317-0007	2017-10-13 11:15:00	0
0317-0007	2017-10-13 11:30:00	0
0317-0007	2017-10-13 11:45:00	10
0317-0007	2017-10-13 12:00:00	275
0317-0007	2017-10-13 12:15:00	244
0317-0007	2017-10-13 12:30:00	653
0317-0007	2017-10-13 12:45:00	73
0317-0007	2017-10-13 13:00:00	0
0317-0007	2017-10-13 13:15:00	11
0317-0007	2017-10-13 13:30:00	7
0317-0007	2017-10-13 13:45:00	468
0317-0007	2017-10-13 14:00:00	28
0317-0007	2017-10-13 14:15:00	0
0317-0007	2017-10-13 14:30:00	8
0317-0007	2017-10-13 14:45:00	5
0317-0007	2017-10-13 15:00:00	0
0317-0007	2017-10-13 15:15:00	0
0317-0007	2017-10-13 15:30:00	0
0317-0007	2017-10-13 15:45:00	170
0317-0007	2017-10-13 16:00:00	652
0317-0007	2017-10-13 16:15:00	0
0317-0007	2017-10-13 16:30:00	347
0317-0007	2017-10-13 16:45:00	346
0317-0007	2017-10-13 17:00:00	76
0317-0007	2017-10-13 17:15:00	0
0317-0007	2017-10-13 17:30:00	0
0317-0007	2017-10-13 17:45:00	17
0317-0007	2017-10-13 18:00:00	4
0317-0007	2017-10-13 18:15:00	0
0317-0007	2017-10-13 18:30:00	7
0317-0007	2017-10-13 18:45:00	30
0317-0007	2017-10-13 19:00:00	0
0317-0007	2017-10-13 19:15:00	0
0317-0007	2017-10-13 19:30:00	0
0317-0007	2017-10-13 19:45:00	20
0317-0007	2017-10-13 20:00:00	99
0317-0007	2017-10-13 20:15:00	25
0317-0007	2017-10-13 20:30:00	67
0317-0007	2017-10-13 20:45:00	11
0317-0007	2017-10-13 21:00:00	8
0317-0007	2017-10-13 21:15:00	7
0317-0007	2017-10-13 21:30:00	4
0317-0007	2017-10-13 21:45:00	0
0317-0007	2017-10-13 22:00:00	0
0317-0007	2017-10-13 22:15:00	26
0317-0007	2017-10-13 22:30:00	36
0317-0007	2017-10-13 22:45:00	0
0317-0007	2017-10-13 23:00:00	0
0317-0007	2017-10-13 23:15:00	7
0317-0007	2017-10-13 23:30:00	0
0317-0007	2017-10-13 23:45:00	0
0317-0007	2017-10-14 00:00:00	57
0317-0007	2017-10-14 00:15:00	35
0317-0007	2017-10-14 00:30:00	9
0317-0007	2017-10-14 00:45:00	0
0317-0007	2017-10-14 01:00:00	0
0317-0007	2017-10-14 01:15:00	0
0317-0007	2017-10-14 01:30:00	6
0317-0007	2017-10-14 01:45:00	0
0317-0007	2017-10-14 02:00:00	0
0317-0007	2017-10-14 02:15:00	0
0317-0007	2017-10-14 02:30:00	0
0317-0007	2017-10-14 02:45:00	0
0317-0007	2017-10-14 03:00:00	0
0317-0007	2017-10-14 03:15:00	0
0317-0007	2017-10-14 03:30:00	0
0317-0007	2017-10-14 03:45:00	0
0317-0007	2017-10-14 04:00:00	0
0317-0007	2017-10-14 04:15:00	0
0317-0007	2017-10-14 04:30:00	0
0317-0007	2017-10-14 04:45:00	0
0317-0007	2017-10-14 05:00:00	0
0317-0007	2017-10-14 05:15:00	0
0317-0007	2017-10-14 05:30:00	0
0317-0007	2017-10-14 05:45:00	0
0317-0007	2017-10-14 06:00:00	0
0317-0007	2017-10-14 06:15:00	0
0317-0007	2017-10-14 06:30:00	0
0317-0007	2017-10-14 06:45:00	0
0317-0007	2017-10-14 07:00:00	0
0317-0007	2017-10-14 07:15:00	0
0317-0007	2017-10-14 07:30:00	0
0317-0007	2017-10-14 07:45:00	0
0317-0007	2017-10-14 08:00:00	0
0317-0007	2017-10-14 08:15:00	0
0317-0007	2017-10-14 08:30:00	0
0317-0007	2017-10-14 08:45:00	0
0317-0007	2017-10-14 09:00:00	0
0317-0007	2017-10-14 09:15:00	0
0317-0007	2017-10-14 09:30:00	0
0317-0007	2017-10-14 09:45:00	0
0317-0007	2017-10-14 10:00:00	0
0317-0007	2017-10-14 10:15:00	0
0317-0007	2017-10-14 10:30:00	0
0317-0007	2017-10-14 10:45:00	0
0317-0007	2017-10-14 11:00:00	0
0317-0007	2017-10-14 11:15:00	0
0317-0007	2017-10-14 11:30:00	60
0317-0007	2017-10-14 11:45:00	173
0317-0007	2017-10-14 12:00:00	67
0317-0007	2017-10-14 12:15:00	36
0317-0007	2017-10-14 12:30:00	31
0317-0007	2017-10-14 12:45:00	47
0317-0007	2017-10-14 13:00:00	351
0317-0007	2017-10-14 13:15:00	296
0317-0007	2017-10-14 13:30:00	173
0317-0007	2017-10-14 13:45:00	144
0317-0007	2017-10-14 14:00:00	24
0317-0007	2017-10-14 14:15:00	79
0317-0007	2017-10-14 14:30:00	68
0317-0007	2017-10-14 14:45:00	365
0317-0007	2017-10-14 15:00:00	47
0317-0007	2017-10-14 15:15:00	19
0317-0007	2017-10-14 15:30:00	204
0317-0007	2017-10-14 15:45:00	438
0317-0007	2017-10-14 16:00:00	427
0317-0007	2017-10-14 16:15:00	854
0317-0007	2017-10-14 16:30:00	693
0317-0007	2017-10-14 16:45:00	179
0317-0007	2017-10-14 17:00:00	363
0317-0007	2017-10-14 17:15:00	443
0317-0007	2017-10-14 17:30:00	26
0317-0007	2017-10-14 17:45:00	408
0317-0007	2017-10-14 18:00:00	523
0317-0007	2017-10-14 18:15:00	661
0317-0007	2017-10-14 18:30:00	733
0317-0007	2017-10-14 18:45:00	0
0317-0007	2017-10-14 19:00:00	130
0317-0007	2017-10-14 19:15:00	36
0317-0007	2017-10-14 19:30:00	35
0317-0007	2017-10-14 19:45:00	0
0317-0007	2017-10-14 20:00:00	11
0317-0007	2017-10-14 20:15:00	87
0317-0007	2017-10-14 20:30:00	23
0317-0007	2017-10-14 20:45:00	0
0317-0007	2017-10-14 21:00:00	40
0317-0007	2017-10-14 21:15:00	0
0317-0007	2017-10-14 21:30:00	49
0317-0007	2017-10-14 21:45:00	157
0317-0007	2017-10-14 22:00:00	262
0317-0007	2017-10-14 22:15:00	37
0317-0007	2017-10-14 22:30:00	11
0317-0007	2017-10-14 22:45:00	365
0317-0007	2017-10-14 23:00:00	107
0317-0007	2017-10-14 23:15:00	0
0317-0007	2017-10-14 23:30:00	142
0317-0007	2017-10-14 23:45:00	0
0317-0007	2017-10-15 00:00:00	7
0317-0007	2017-10-15 00:15:00	60
0317-0007	2017-10-15 00:30:00	139
0317-0007	2017-10-15 00:45:00	0
0317-0007	2017-10-15 01:00:00	0
0317-0007	2017-10-15 01:15:00	6
0317-0007	2017-10-15 01:30:00	0
0317-0007	2017-10-15 01:45:00	9
0317-0007	2017-10-15 02:00:00	0
0317-0007	2017-10-15 02:15:00	10
0317-0007	2017-10-15 02:30:00	0
0317-0007	2017-10-15 02:45:00	0
0317-0007	2017-10-15 03:00:00	0
0317-0007	2017-10-15 03:15:00	0
0317-0007	2017-10-15 03:30:00	0
0317-0007	2017-10-15 03:45:00	0
0317-0007	2017-10-15 04:00:00	0
0317-0007	2017-10-15 04:15:00	6
0317-0007	2017-10-15 04:30:00	0
0317-0007	2017-10-15 04:45:00	0
0317-0007	2017-10-15 05:00:00	0
0317-0007	2017-10-15 05:15:00	0
0317-0007	2017-10-15 05:30:00	0
0317-0007	2017-10-15 05:45:00	0
0317-0007	2017-10-15 06:00:00	0
0317-0007	2017-10-15 06:15:00	0
0317-0007	2017-10-15 06:30:00	0
0317-0007	2017-10-15 06:45:00	0
0317-0007	2017-10-15 07:00:00	0
0317-0007	2017-10-15 07:15:00	0
0317-0007	2017-10-15 07:30:00	0
0317-0007	2017-10-15 07:45:00	0
0317-0007	2017-10-15 08:00:00	0
0317-0007	2017-10-15 08:15:00	0
0317-0007	2017-10-15 08:30:00	0
0317-0007	2017-10-15 08:45:00	0
0317-0007	2017-10-15 09:00:00	0
0317-0007	2017-10-15 09:15:00	0
0317-0007	2017-10-15 09:30:00	0
0317-0007	2017-10-15 09:45:00	0
0317-0007	2017-10-15 10:00:00	0
0317-0007	2017-10-15 10:15:00	0
0317-0007	2017-10-15 10:30:00	8
0317-0007	2017-10-15 10:45:00	0
0317-0007	2017-10-15 11:00:00	0
0317-0007	2017-10-15 11:15:00	0
0317-0007	2017-10-15 11:30:00	0
0317-0007	2017-10-15 11:45:00	0
0317-0007	2017-10-15 12:00:00	0
0317-0007	2017-10-15 12:15:00	0
0317-0007	2017-10-15 12:30:00	0
0317-0007	2017-10-15 12:45:00	8
0317-0007	2017-10-15 13:00:00	95
0317-0007	2017-10-15 13:15:00	67
0317-0007	2017-10-15 13:30:00	37
0317-0007	2017-10-15 13:45:00	15
0317-0007	2017-10-15 14:00:00	8
0317-0007	2017-10-15 14:15:00	0
0317-0007	2017-10-15 14:30:00	11
0317-0007	2017-10-15 14:45:00	26
0317-0007	2017-10-15 15:00:00	89
0317-0007	2017-10-15 15:15:00	159
0317-0007	2017-10-15 15:30:00	56
0317-0007	2017-10-15 15:45:00	122
0317-0007	2017-10-15 16:00:00	17
0317-0007	2017-10-15 16:15:00	41
0317-0007	2017-10-15 16:30:00	85
0317-0007	2017-10-15 16:45:00	0
0317-0007	2017-10-15 17:00:00	0
0317-0007	2017-10-15 17:15:00	6
0317-0007	2017-10-15 17:30:00	87
0317-0007	2017-10-15 17:45:00	38
0317-0007	2017-10-15 18:00:00	0
0317-0007	2017-10-15 18:15:00	0
0317-0007	2017-10-15 18:30:00	73
0317-0007	2017-10-15 18:45:00	13
0317-0007	2017-10-15 19:00:00	28
0317-0007	2017-10-15 19:15:00	14
0317-0007	2017-10-15 19:30:00	116
0317-0007	2017-10-15 19:45:00	75
0317-0007	2017-10-15 20:00:00	26
0317-0007	2017-10-15 20:15:00	27
0317-0007	2017-10-15 20:30:00	40
0317-0007	2017-10-15 20:45:00	85
0317-0007	2017-10-15 21:00:00	37
0317-0007	2017-10-15 21:15:00	36
0317-0007	2017-10-15 21:30:00	29
0317-0007	2017-10-15 21:45:00	104
0317-0007	2017-10-15 22:00:00	0
0317-0007	2017-10-15 22:15:00	0
0317-0007	2017-10-15 22:30:00	48
0317-0007	2017-10-15 22:45:00	0
0317-0007	2017-10-15 23:00:00	0
0317-0007	2017-10-15 23:15:00	0
0317-0007	2017-10-15 23:30:00	0
0317-0007	2017-10-15 23:45:00	0
0317-0007	2017-10-16 00:00:00	0
0317-0007	2017-10-16 00:15:00	0
0317-0007	2017-10-16 00:30:00	0
0317-0007	2017-10-16 00:45:00	0
0317-0007	2017-10-16 01:00:00	0
0317-0007	2017-10-16 01:15:00	0
0317-0007	2017-10-16 01:30:00	0
0317-0007	2017-10-16 01:45:00	0
0317-0007	2017-10-16 02:00:00	0
0317-0007	2017-10-16 02:15:00	0
0317-0007	2017-10-16 02:30:00	0
0317-0007	2017-10-16 02:45:00	0
0317-0007	2017-10-16 03:00:00	0
0317-0007	2017-10-16 03:15:00	0
0317-0007	2017-10-16 03:30:00	0
0317-0007	2017-10-16 03:45:00	0
0317-0007	2017-10-16 04:00:00	0
0317-0007	2017-10-16 04:15:00	0
0317-0007	2017-10-16 04:30:00	0
0317-0007	2017-10-16 04:45:00	0
0317-0007	2017-10-16 05:00:00	0
0317-0007	2017-10-16 05:15:00	0
0317-0007	2017-10-16 05:30:00	0
0317-0007	2017-10-16 05:45:00	0
0317-0007	2017-10-16 06:00:00	0
0317-0007	2017-10-16 06:15:00	0
0317-0007	2017-10-16 06:30:00	581
0317-0007	2017-10-16 06:45:00	45
0317-0007	2017-10-16 07:00:00	117
0317-0007	2017-10-16 07:15:00	854
0317-0007	2017-10-16 07:30:00	271
0317-0007	2017-10-16 07:45:00	144
0317-0007	2017-10-16 08:00:00	176
0317-0007	2017-10-16 08:15:00	171
0317-0007	2017-10-16 08:30:00	181
0317-0007	2017-10-16 08:45:00	109
0317-0007	2017-10-16 09:00:00	265
0317-0007	2017-10-16 09:15:00	195
0317-0007	2017-10-16 09:30:00	149
0317-0007	2017-10-16 09:45:00	235
0317-0007	2017-10-16 10:00:00	646
0317-0007	2017-10-16 10:15:00	74
0317-0007	2017-10-16 10:30:00	118
0317-0007	2017-10-16 10:45:00	290
0317-0007	2017-10-16 11:00:00	20
0317-0007	2017-10-16 11:15:00	0
0317-0007	2017-10-16 11:30:00	36
0317-0007	2017-10-16 11:45:00	581
0317-0007	2017-10-16 12:00:00	43
0317-0007	2017-10-16 12:15:00	4
0317-0007	2017-10-16 12:30:00	0
0317-0007	2017-10-16 12:45:00	139
0317-0007	2017-10-16 13:00:00	554
0317-0007	2017-10-16 13:15:00	371
0317-0007	2017-10-16 13:30:00	20
0317-0007	2017-10-16 13:45:00	4
0317-0007	2017-10-16 14:00:00	0
0317-0007	2017-10-16 14:15:00	8
0317-0007	2017-10-16 14:30:00	0
0317-0007	2017-10-16 14:45:00	6
0317-0007	2017-10-16 15:00:00	124
0317-0007	2017-10-16 15:15:00	701
0317-0007	2017-10-16 15:30:00	22
0317-0007	2017-10-16 15:45:00	395
0317-0007	2017-10-16 16:00:00	797
0317-0007	2017-10-16 16:15:00	20
0317-0007	2017-10-16 16:30:00	4
0317-0007	2017-10-16 16:45:00	0
0317-0007	2017-10-16 17:00:00	0
0317-0007	2017-10-16 17:15:00	677
0317-0007	2017-10-16 17:30:00	475
0317-0007	2017-10-16 17:45:00	44
0317-0007	2017-10-16 18:00:00	12
0317-0007	2017-10-16 18:15:00	246
0317-0007	2017-10-16 18:30:00	413
0317-0007	2017-10-16 18:45:00	498
0317-0007	2017-10-16 19:00:00	0
0317-0007	2017-10-16 19:15:00	0
0317-0007	2017-10-16 19:30:00	0
0317-0007	2017-10-16 19:45:00	0
0317-0007	2017-10-16 20:00:00	0
0317-0007	2017-10-16 20:15:00	0
0317-0007	2017-10-16 20:30:00	0
0317-0007	2017-10-16 20:45:00	0
0317-0007	2017-10-16 21:00:00	0
0317-0007	2017-10-16 21:15:00	0
0317-0007	2017-10-16 21:30:00	0
0317-0007	2017-10-16 21:45:00	202
0317-0007	2017-10-16 22:00:00	640
0317-0007	2017-10-16 22:15:00	219
0317-0007	2017-10-16 22:30:00	66
0317-0007	2017-10-16 22:45:00	160
0317-0007	2017-10-16 23:00:00	255
0317-0007	2017-10-16 23:15:00	187
0317-0007	2017-10-16 23:30:00	68
0317-0007	2017-10-16 23:45:00	48
0317-0007	2017-10-17 00:00:00	21
0317-0007	2017-10-17 00:15:00	99
0317-0007	2017-10-17 00:30:00	0
0317-0007	2017-10-17 00:45:00	7
0317-0007	2017-10-17 01:00:00	22
0317-0007	2017-10-17 01:15:00	0
0317-0007	2017-10-17 01:30:00	0
0317-0007	2017-10-17 01:45:00	6
0317-0007	2017-10-17 02:00:00	5
0317-0007	2017-10-17 02:15:00	0
0317-0007	2017-10-17 02:30:00	0
0317-0007	2017-10-17 02:45:00	0
0317-0007	2017-10-17 03:00:00	0
0317-0007	2017-10-17 03:15:00	0
0317-0007	2017-10-17 03:30:00	0
0317-0007	2017-10-17 03:45:00	0
0317-0007	2017-10-17 04:00:00	0
0317-0007	2017-10-17 04:15:00	0
0317-0007	2017-10-17 04:30:00	0
0317-0007	2017-10-17 04:45:00	0
0317-0007	2017-10-17 05:00:00	7
0317-0007	2017-10-17 05:15:00	0
0317-0007	2017-10-17 05:30:00	0
0317-0007	2017-10-17 05:45:00	0
0317-0007	2017-10-17 06:00:00	0
0317-0007	2017-10-17 06:15:00	0
0317-0007	2017-10-17 06:30:00	0
0317-0007	2017-10-17 06:45:00	0
0317-0007	2017-10-17 07:00:00	0
0317-0007	2017-10-17 07:15:00	0
0317-0007	2017-10-17 07:30:00	0
0317-0007	2017-10-17 07:45:00	0
0317-0007	2017-10-17 08:00:00	10
0317-0007	2017-10-17 08:15:00	0
0317-0007	2017-10-17 08:30:00	0
0317-0007	2017-10-17 08:45:00	0
0317-0007	2017-10-17 09:00:00	0
0317-0007	2017-10-17 09:15:00	0
0317-0007	2017-10-17 09:30:00	48
0317-0007	2017-10-17 09:45:00	58
0317-0007	2017-10-17 10:00:00	542
0317-0007	2017-10-17 10:15:00	298
0317-0007	2017-10-17 10:30:00	96
0317-0007	2017-10-17 10:45:00	51
0317-0007	2017-10-17 11:00:00	466
0317-0007	2017-10-17 11:15:00	14
0317-0007	2017-10-17 11:30:00	67
0317-0007	2017-10-17 11:45:00	353
0317-0007	2017-10-17 12:00:00	49
0317-0007	2017-10-17 12:15:00	0
0317-0007	2017-10-17 12:30:00	0
0317-0007	2017-10-17 12:45:00	0
0317-0007	2017-10-17 13:00:00	16
0317-0007	2017-10-17 13:15:00	42
0317-0007	2017-10-17 13:30:00	525
0317-0007	2017-10-17 13:45:00	200
0317-0007	2017-10-17 14:00:00	488
0317-0007	2017-10-17 14:15:00	0
0317-0007	2017-10-17 14:30:00	123
0317-0007	2017-10-17 14:45:00	76
0317-0007	2017-10-17 15:00:00	7
0317-0007	2017-10-17 15:15:00	19
0317-0007	2017-10-17 15:30:00	658
0317-0007	2017-10-17 15:45:00	0
0317-0007	2017-10-17 16:00:00	0
0317-0007	2017-10-17 16:15:00	8
0317-0007	2017-10-17 16:30:00	0
0317-0007	2017-10-17 16:45:00	0
0317-0007	2017-10-17 17:00:00	0
0317-0007	2017-10-17 17:15:00	13
0317-0007	2017-10-17 17:30:00	0
0317-0007	2017-10-17 17:45:00	0
0317-0007	2017-10-17 18:00:00	0
0317-0007	2017-10-17 18:15:00	285
0317-0007	2017-10-17 18:30:00	217
0317-0007	2017-10-17 18:45:00	9
0317-0007	2017-10-17 19:00:00	336
0317-0007	2017-10-17 19:15:00	325
0317-0007	2017-10-17 19:30:00	0
0317-0007	2017-10-17 19:45:00	0
0317-0007	2017-10-17 20:00:00	0
0317-0007	2017-10-17 20:15:00	0
0317-0007	2017-10-17 20:30:00	0
0317-0007	2017-10-17 20:45:00	0
0317-0007	2017-10-17 21:00:00	0
0317-0007	2017-10-17 21:15:00	0
0317-0007	2017-10-17 21:30:00	0
0317-0007	2017-10-17 21:45:00	0
0317-0007	2017-10-17 22:00:00	0
0317-0007	2017-10-17 22:15:00	0
0317-0007	2017-10-17 22:30:00	0
0317-0007	2017-10-17 22:45:00	0
0317-0007	2017-10-17 23:00:00	0
0317-0007	2017-10-17 23:15:00	0
0317-0007	2017-10-17 23:30:00	0
0317-0007	2017-10-17 23:45:00	0
0317-0007	2017-10-18 00:00:00	0
0317-0007	2017-10-18 00:15:00	0
0317-0007	2017-10-18 00:30:00	0
0317-0007	2017-10-18 00:45:00	0
0317-0007	2017-10-18 01:00:00	0
0317-0007	2017-10-18 01:15:00	0
0317-0007	2017-10-18 01:30:00	0
0317-0007	2017-10-18 01:45:00	0
0317-0007	2017-10-18 02:00:00	0
0317-0007	2017-10-18 02:15:00	0
0317-0007	2017-10-18 02:30:00	0
0317-0007	2017-10-18 02:45:00	0
0317-0007	2017-10-18 03:00:00	0
0317-0007	2017-10-18 03:15:00	0
0317-0007	2017-10-18 03:30:00	0
0317-0007	2017-10-18 03:45:00	0
0317-0007	2017-10-18 04:00:00	36
0317-0007	2017-10-18 04:15:00	137
0317-0007	2017-10-18 04:30:00	49
0317-0007	2017-10-18 04:45:00	12
0317-0007	2017-10-18 05:00:00	58
0317-0007	2017-10-18 05:15:00	8
0317-0007	2017-10-18 05:30:00	0
0317-0007	2017-10-18 05:45:00	4
0317-0007	2017-10-18 06:00:00	0
0317-0007	2017-10-18 06:15:00	16
0317-0007	2017-10-18 06:30:00	4
0317-0007	2017-10-18 06:45:00	0
0317-0007	2017-10-18 07:00:00	6
0317-0007	2017-10-18 07:15:00	0
0317-0007	2017-10-18 07:30:00	0
0317-0007	2017-10-18 07:45:00	27
0317-0007	2017-10-18 08:00:00	0
0317-0007	2017-10-18 08:15:00	20
0317-0007	2017-10-18 08:30:00	102
0317-0007	2017-10-18 08:45:00	0
0317-0007	2017-10-18 09:00:00	12
0317-0007	2017-10-18 09:15:00	32
0317-0007	2017-10-18 09:30:00	210
0317-0007	2017-10-18 09:45:00	639
0317-0007	2017-10-18 10:00:00	410
0317-0007	2017-10-18 10:15:00	97
0317-0007	2017-10-18 10:30:00	8
0317-0007	2017-10-18 10:45:00	738
0317-0007	2017-10-18 11:00:00	64
0317-0007	2017-10-18 11:15:00	26
0317-0007	2017-10-18 11:30:00	12
0317-0007	2017-10-18 11:45:00	36
0317-0007	2017-10-18 12:00:00	20
0317-0007	2017-10-18 12:15:00	29
0317-0007	2017-10-18 12:30:00	0
0317-0007	2017-10-18 12:45:00	6
0317-0007	2017-10-18 13:00:00	22
0317-0007	2017-10-18 13:15:00	193
0317-0007	2017-10-18 13:30:00	7
0317-0007	2017-10-18 13:45:00	282
0317-0007	2017-10-18 14:00:00	614
0317-0007	2017-10-18 14:15:00	743
0317-0007	2017-10-18 14:30:00	8
0317-0007	2017-10-18 14:45:00	250
0317-0007	2017-10-18 15:00:00	364
0317-0007	2017-10-18 15:15:00	0
0317-0007	2017-10-18 15:30:00	0
0317-0007	2017-10-18 15:45:00	480
0317-0007	2017-10-18 16:00:00	0
0317-0007	2017-10-18 16:15:00	0
0317-0007	2017-10-18 16:30:00	0
0317-0007	2017-10-18 16:45:00	0
0317-0007	2017-10-18 17:00:00	0
0317-0007	2017-10-18 17:15:00	0
0317-0007	2017-10-18 17:30:00	180
0317-0007	2017-10-18 17:45:00	153
0317-0007	2017-10-18 18:00:00	149
0317-0007	2017-10-18 18:15:00	363
0317-0007	2017-10-18 18:30:00	186
0317-0007	2017-10-18 18:45:00	26
0317-0007	2017-10-18 19:00:00	13
0317-0007	2017-10-18 19:15:00	173
0317-0007	2017-10-18 19:30:00	357
0317-0007	2017-10-18 19:45:00	360
0317-0007	2017-10-18 20:00:00	312
0317-0007	2017-10-18 20:15:00	243
0317-0007	2017-10-18 20:30:00	86
0317-0007	2017-10-18 20:45:00	0
0317-0007	2017-10-18 21:00:00	27
0317-0007	2017-10-18 21:15:00	0
0317-0007	2017-10-18 21:30:00	0
0317-0007	2017-10-18 21:45:00	147
0317-0007	2017-10-18 22:00:00	7
0317-0007	2017-10-18 22:15:00	0
0317-0007	2017-10-18 22:30:00	0
0317-0007	2017-10-18 22:45:00	0
0317-0007	2017-10-18 23:00:00	0
0317-0007	2017-10-18 23:15:00	7
0317-0007	2017-10-18 23:30:00	0
0317-0007	2017-10-18 23:45:00	0
0317-0007	2017-10-19 00:00:00	0
0317-0007	2017-10-19 00:15:00	0
0317-0007	2017-10-19 00:30:00	0
0317-0007	2017-10-19 00:45:00	0
0317-0007	2017-10-19 01:00:00	0
0317-0007	2017-10-19 01:15:00	0
0317-0007	2017-10-19 01:30:00	0
0317-0007	2017-10-19 01:45:00	0
0317-0007	2017-10-19 02:00:00	0
0317-0007	2017-10-19 02:15:00	0
0317-0007	2017-10-19 02:30:00	0
0317-0007	2017-10-19 02:45:00	0
0317-0007	2017-10-19 03:00:00	0
0317-0007	2017-10-19 03:15:00	0
0317-0007	2017-10-19 03:30:00	0
0317-0007	2017-10-19 03:45:00	0
0317-0007	2017-10-19 04:00:00	0
0317-0007	2017-10-19 04:15:00	0
0317-0007	2017-10-19 04:30:00	0
0317-0007	2017-10-19 04:45:00	0
0317-0007	2017-10-19 05:00:00	10
0317-0007	2017-10-19 05:15:00	0
0317-0007	2017-10-19 05:30:00	0
0317-0007	2017-10-19 05:45:00	0
0317-0007	2017-10-19 06:00:00	0
0317-0007	2017-10-19 06:15:00	0
0317-0007	2017-10-19 06:30:00	0
0317-0007	2017-10-19 06:45:00	0
0317-0007	2017-10-19 07:00:00	0
0317-0007	2017-10-19 07:15:00	6
0317-0007	2017-10-19 07:30:00	0
0317-0007	2017-10-19 07:45:00	460
0317-0007	2017-10-19 08:00:00	335
0317-0007	2017-10-19 08:15:00	13
0317-0007	2017-10-19 08:30:00	0
0317-0007	2017-10-19 08:45:00	889
0317-0007	2017-10-19 09:00:00	329
0317-0007	2017-10-19 09:15:00	32
0317-0007	2017-10-19 09:30:00	0
0317-0007	2017-10-19 09:45:00	0
0317-0007	2017-10-19 10:00:00	0
0317-0007	2017-10-19 10:15:00	0
0317-0007	2017-10-19 10:30:00	0
0317-0007	2017-10-19 10:45:00	0
0317-0007	2017-10-19 11:00:00	0
0317-0007	2017-10-19 11:15:00	0
0317-0007	2017-10-19 11:30:00	0
0317-0007	2017-10-19 11:45:00	0
0317-0007	2017-10-19 12:00:00	0
0317-0007	2017-10-19 12:15:00	0
0317-0007	2017-10-19 12:30:00	0
0317-0007	2017-10-19 12:45:00	0
0317-0007	2017-10-19 13:00:00	0
0317-0007	2017-10-19 13:15:00	0
0317-0007	2017-10-19 13:30:00	0
0317-0007	2017-10-19 13:45:00	0
0317-0007	2017-10-19 14:00:00	0
0317-0007	2017-10-19 14:15:00	0
0317-0007	2017-10-19 14:30:00	0
0317-0007	2017-10-19 14:45:00	0
0317-0007	2017-10-19 15:00:00	0
0317-0007	2017-10-19 15:15:00	0
0317-0007	2017-10-19 15:30:00	0
0317-0007	2017-10-19 15:45:00	0
0317-0007	2017-10-19 16:00:00	0
0317-0007	2017-10-19 16:15:00	0
0317-0007	2017-10-19 16:30:00	0
0317-0007	2017-10-19 16:45:00	0
0317-0007	2017-10-19 17:00:00	0
0317-0007	2017-10-19 17:15:00	0
0317-0007	2017-10-19 17:30:00	0
0317-0007	2017-10-19 17:45:00	0
0317-0007	2017-10-19 18:00:00	0
0317-0007	2017-10-19 18:15:00	0
0317-0007	2017-10-19 18:30:00	0
0317-0007	2017-10-19 18:45:00	0
0317-0007	2017-10-19 19:00:00	0
0317-0007	2017-10-19 19:15:00	0
0317-0007	2017-10-19 19:30:00	0
0317-0007	2017-10-19 19:45:00	0
0317-0007	2017-10-19 20:00:00	0
0317-0007	2017-10-19 20:15:00	0
0317-0007	2017-10-19 20:30:00	0
0317-0007	2017-10-19 20:45:00	0
0317-0007	2017-10-19 21:00:00	0
0317-0007	2017-10-19 21:15:00	0
0317-0007	2017-10-19 21:30:00	0
0317-0007	2017-10-19 21:45:00	0
0317-0007	2017-10-19 22:00:00	0
0317-0007	2017-10-19 22:15:00	0
0317-0007	2017-10-19 22:30:00	0
0317-0007	2017-10-19 22:45:00	0
0317-0007	2017-10-19 23:00:00	0
0317-0007	2017-10-19 23:15:00	0
0317-0007	2017-10-19 23:30:00	0
0317-0007	2017-10-19 23:45:00	0
