## Supplementary Data 2 for "Digital phenotyping by consumer wearables identifies sleep-associated markers of cardiovascular disease risk and biological aging": ActivityTable_0317-0009-NHC.tsv

0317-0009	2017-06-02 00:00:00	0
0317-0009	2017-06-02 00:15:00	0
0317-0009	2017-06-02 00:30:00	0
0317-0009	2017-06-02 00:45:00	0
0317-0009	2017-06-02 01:00:00	0
0317-0009	2017-06-02 01:15:00	0
0317-0009	2017-06-02 01:30:00	0
0317-0009	2017-06-02 01:45:00	0
0317-0009	2017-06-02 02:00:00	0
0317-0009	2017-06-02 02:15:00	0
0317-0009	2017-06-02 02:30:00	0
0317-0009	2017-06-02 02:45:00	0
0317-0009	2017-06-02 03:00:00	0
0317-0009	2017-06-02 03:15:00	0
0317-0009	2017-06-02 03:30:00	0
0317-0009	2017-06-02 03:45:00	0
0317-0009	2017-06-02 04:00:00	0
0317-0009	2017-06-02 04:15:00	0
0317-0009	2017-06-02 04:30:00	0
0317-0009	2017-06-02 04:45:00	0
0317-0009	2017-06-02 05:00:00	0
0317-0009	2017-06-02 05:15:00	0
0317-0009	2017-06-02 05:30:00	0
0317-0009	2017-06-02 05:45:00	0
0317-0009	2017-06-02 06:00:00	0
0317-0009	2017-06-02 06:15:00	0
0317-0009	2017-06-02 06:30:00	0
0317-0009	2017-06-02 06:45:00	0
0317-0009	2017-06-02 07:00:00	0
0317-0009	2017-06-02 07:15:00	0
0317-0009	2017-06-02 07:30:00	0
0317-0009	2017-06-02 07:45:00	0
0317-0009	2017-06-02 08:00:00	0
0317-0009	2017-06-02 08:15:00	0
0317-0009	2017-06-02 08:30:00	0
0317-0009	2017-06-02 08:45:00	0
0317-0009	2017-06-02 09:00:00	4
0317-0009	2017-06-02 09:15:00	0
0317-0009	2017-06-02 09:30:00	0
0317-0009	2017-06-02 09:45:00	0
0317-0009	2017-06-02 10:00:00	0
0317-0009	2017-06-02 10:15:00	0
0317-0009	2017-06-02 10:30:00	0
0317-0009	2017-06-02 10:45:00	86
0317-0009	2017-06-02 11:00:00	0
0317-0009	2017-06-02 11:15:00	0
0317-0009	2017-06-02 11:30:00	218
0317-0009	2017-06-02 11:45:00	487
0317-0009	2017-06-02 12:00:00	417
0317-0009	2017-06-02 12:15:00	469
0317-0009	2017-06-02 12:30:00	27
0317-0009	2017-06-02 12:45:00	387
0317-0009	2017-06-02 13:00:00	91
0317-0009	2017-06-02 13:15:00	106
0317-0009	2017-06-02 13:30:00	24
0317-0009	2017-06-02 13:45:00	0
0317-0009	2017-06-02 14:00:00	0
0317-0009	2017-06-02 14:15:00	0
0317-0009	2017-06-02 14:30:00	0
0317-0009	2017-06-02 14:45:00	0
0317-0009	2017-06-02 15:00:00	0
0317-0009	2017-06-02 15:15:00	0
0317-0009	2017-06-02 15:30:00	0
0317-0009	2017-06-02 15:45:00	67
0317-0009	2017-06-02 16:00:00	35
0317-0009	2017-06-02 16:15:00	61
0317-0009	2017-06-02 16:30:00	0
0317-0009	2017-06-02 16:45:00	44
0317-0009	2017-06-02 17:00:00	44
0317-0009	2017-06-02 17:15:00	709
0317-0009	2017-06-02 17:30:00	24
0317-0009	2017-06-02 17:45:00	337
0317-0009	2017-06-02 18:00:00	7
0317-0009	2017-06-02 18:15:00	233
0317-0009	2017-06-02 18:30:00	739
0317-0009	2017-06-02 18:45:00	252
0317-0009	2017-06-02 19:00:00	0
0317-0009	2017-06-02 19:15:00	240
0317-0009	2017-06-02 19:30:00	596
0317-0009	2017-06-02 19:45:00	182
0317-0009	2017-06-02 20:00:00	63
0317-0009	2017-06-02 20:15:00	62
0317-0009	2017-06-02 20:30:00	37
0317-0009	2017-06-02 20:45:00	7
0317-0009	2017-06-02 21:00:00	33
0317-0009	2017-06-02 21:15:00	17
0317-0009	2017-06-02 21:30:00	73
0317-0009	2017-06-02 21:45:00	0
0317-0009	2017-06-02 22:00:00	143
0317-0009	2017-06-02 22:15:00	0
0317-0009	2017-06-02 22:30:00	320
0317-0009	2017-06-02 22:45:00	15
0317-0009	2017-06-02 23:00:00	154
0317-0009	2017-06-02 23:15:00	0
0317-0009	2017-06-02 23:30:00	0
0317-0009	2017-06-02 23:45:00	121
0317-0009	2017-06-03 00:00:00	8
0317-0009	2017-06-03 00:15:00	15
0317-0009	2017-06-03 00:30:00	0
0317-0009	2017-06-03 00:45:00	43
0317-0009	2017-06-03 01:00:00	0
0317-0009	2017-06-03 01:15:00	12
0317-0009	2017-06-03 01:30:00	12
0317-0009	2017-06-03 01:45:00	0
0317-0009	2017-06-03 02:00:00	17
0317-0009	2017-06-03 02:15:00	0
0317-0009	2017-06-03 02:30:00	0
0317-0009	2017-06-03 02:45:00	0
0317-0009	2017-06-03 03:00:00	32
0317-0009	2017-06-03 03:15:00	0
0317-0009	2017-06-03 03:30:00	10
0317-0009	2017-06-03 03:45:00	4
0317-0009	2017-06-03 04:00:00	0
0317-0009	2017-06-03 04:15:00	4
0317-0009	2017-06-03 04:30:00	0
0317-0009	2017-06-03 04:45:00	0
0317-0009	2017-06-03 05:00:00	11
0317-0009	2017-06-03 05:15:00	0
0317-0009	2017-06-03 05:30:00	10
0317-0009	2017-06-03 05:45:00	0
0317-0009	2017-06-03 06:00:00	0
0317-0009	2017-06-03 06:15:00	0
0317-0009	2017-06-03 06:30:00	0
0317-0009	2017-06-03 06:45:00	22
0317-0009	2017-06-03 07:00:00	0
0317-0009	2017-06-03 07:15:00	9
0317-0009	2017-06-03 07:30:00	0
0317-0009	2017-06-03 07:45:00	0
0317-0009	2017-06-03 08:00:00	17
0317-0009	2017-06-03 08:15:00	154
0317-0009	2017-06-03 08:30:00	36
0317-0009	2017-06-03 08:45:00	125
0317-0009	2017-06-03 09:00:00	93
0317-0009	2017-06-03 09:15:00	237
0317-0009	2017-06-03 09:30:00	51
0317-0009	2017-06-03 09:45:00	0
0317-0009	2017-06-03 10:00:00	48
0317-0009	2017-06-03 10:15:00	473
0317-0009	2017-06-03 10:30:00	184
0317-0009	2017-06-03 10:45:00	532
0317-0009	2017-06-03 11:00:00	206
0317-0009	2017-06-03 11:15:00	0
0317-0009	2017-06-03 11:30:00	562
0317-0009	2017-06-03 11:45:00	430
0317-0009	2017-06-03 12:00:00	364
0317-0009	2017-06-03 12:15:00	91
0317-0009	2017-06-03 12:30:00	618
0317-0009	2017-06-03 12:45:00	1169
0317-0009	2017-06-03 13:00:00	473
0317-0009	2017-06-03 13:15:00	626
0317-0009	2017-06-03 13:30:00	427
0317-0009	2017-06-03 13:45:00	572
0317-0009	2017-06-03 14:00:00	226
0317-0009	2017-06-03 14:15:00	494
0317-0009	2017-06-03 14:30:00	218
0317-0009	2017-06-03 14:45:00	0
0317-0009	2017-06-03 15:00:00	0
0317-0009	2017-06-03 15:15:00	0
0317-0009	2017-06-03 15:30:00	0
0317-0009	2017-06-03 15:45:00	0
0317-0009	2017-06-03 16:00:00	0
0317-0009	2017-06-03 16:15:00	57
0317-0009	2017-06-03 16:30:00	127
0317-0009	2017-06-03 16:45:00	39
0317-0009	2017-06-03 17:00:00	52
0317-0009	2017-06-03 17:15:00	216
0317-0009	2017-06-03 17:30:00	154
0317-0009	2017-06-03 17:45:00	11
0317-0009	2017-06-03 18:00:00	324
0317-0009	2017-06-03 18:15:00	117
0317-0009	2017-06-03 18:30:00	135
0317-0009	2017-06-03 18:45:00	37
0317-0009	2017-06-03 19:00:00	85
0317-0009	2017-06-03 19:15:00	0
0317-0009	2017-06-03 19:30:00	0
0317-0009	2017-06-03 19:45:00	0
0317-0009	2017-06-03 20:00:00	199
0317-0009	2017-06-03 20:15:00	9
0317-0009	2017-06-03 20:30:00	307
0317-0009	2017-06-03 20:45:00	962
0317-0009	2017-06-03 21:00:00	973
0317-0009	2017-06-03 21:15:00	1745
0317-0009	2017-06-03 21:30:00	1738
0317-0009	2017-06-03 21:45:00	296
0317-0009	2017-06-03 22:00:00	4
0317-0009	2017-06-03 22:15:00	0
0317-0009	2017-06-03 22:30:00	0
0317-0009	2017-06-03 22:45:00	489
0317-0009	2017-06-03 23:00:00	837
0317-0009	2017-06-03 23:15:00	11
0317-0009	2017-06-03 23:30:00	212
0317-0009	2017-06-03 23:45:00	560
0317-0009	2017-06-04 00:00:00	88
0317-0009	2017-06-04 00:15:00	32
0317-0009	2017-06-04 00:30:00	48
0317-0009	2017-06-04 00:45:00	4
0317-0009	2017-06-04 01:00:00	15
0317-0009	2017-06-04 01:15:00	0
0317-0009	2017-06-04 01:30:00	28
0317-0009	2017-06-04 01:45:00	0
0317-0009	2017-06-04 02:00:00	0
0317-0009	2017-06-04 02:15:00	48
0317-0009	2017-06-04 02:30:00	6
0317-0009	2017-06-04 02:45:00	0
0317-0009	2017-06-04 03:00:00	52
0317-0009	2017-06-04 03:15:00	0
0317-0009	2017-06-04 03:30:00	31
0317-0009	2017-06-04 03:45:00	0
0317-0009	2017-06-04 04:00:00	0
0317-0009	2017-06-04 04:15:00	0
0317-0009	2017-06-04 04:30:00	0
0317-0009	2017-06-04 04:45:00	0
0317-0009	2017-06-04 05:00:00	0
0317-0009	2017-06-04 05:15:00	0
0317-0009	2017-06-04 05:30:00	0
0317-0009	2017-06-04 05:45:00	10
0317-0009	2017-06-04 06:00:00	0
0317-0009	2017-06-04 06:15:00	0
0317-0009	2017-06-04 06:30:00	10
0317-0009	2017-06-04 06:45:00	0
0317-0009	2017-06-04 07:00:00	0
0317-0009	2017-06-04 07:15:00	0
0317-0009	2017-06-04 07:30:00	0
0317-0009	2017-06-04 07:45:00	0
0317-0009	2017-06-04 08:00:00	0
0317-0009	2017-06-04 08:15:00	144
0317-0009	2017-06-04 08:30:00	189
0317-0009	2017-06-04 08:45:00	23
0317-0009	2017-06-04 09:00:00	79
0317-0009	2017-06-04 09:15:00	118
0317-0009	2017-06-04 09:30:00	75
0317-0009	2017-06-04 09:45:00	132
0317-0009	2017-06-04 10:00:00	120
0317-0009	2017-06-04 10:15:00	224
0317-0009	2017-06-04 10:30:00	65
0317-0009	2017-06-04 10:45:00	517
0317-0009	2017-06-04 11:00:00	150
0317-0009	2017-06-04 11:15:00	607
0317-0009	2017-06-04 11:30:00	1441
0317-0009	2017-06-04 11:45:00	420
0317-0009	2017-06-04 12:00:00	618
0317-0009	2017-06-04 12:15:00	1163
0317-0009	2017-06-04 12:30:00	854
0317-0009	2017-06-04 12:45:00	483
0317-0009	2017-06-04 13:00:00	974
0317-0009	2017-06-04 13:15:00	972
0317-0009	2017-06-04 13:30:00	42
0317-0009	2017-06-04 13:45:00	0
0317-0009	2017-06-04 14:00:00	793
0317-0009	2017-06-04 14:15:00	797
0317-0009	2017-06-04 14:30:00	269
0317-0009	2017-06-04 14:45:00	69
0317-0009	2017-06-04 15:00:00	42
0317-0009	2017-06-04 15:15:00	156
0317-0009	2017-06-04 15:30:00	40
0317-0009	2017-06-04 15:45:00	0
0317-0009	2017-06-04 16:00:00	43
0317-0009	2017-06-04 16:15:00	0
0317-0009	2017-06-04 16:30:00	0
0317-0009	2017-06-04 16:45:00	0
0317-0009	2017-06-04 17:00:00	0
0317-0009	2017-06-04 17:15:00	19
0317-0009	2017-06-04 17:30:00	451
0317-0009	2017-06-04 17:45:00	55
0317-0009	2017-06-04 18:00:00	0
0317-0009	2017-06-04 18:15:00	0
0317-0009	2017-06-04 18:30:00	0
0317-0009	2017-06-04 18:45:00	0
0317-0009	2017-06-04 19:00:00	164
0317-0009	2017-06-04 19:15:00	193
0317-0009	2017-06-04 19:30:00	33
0317-0009	2017-06-04 19:45:00	146
0317-0009	2017-06-04 20:00:00	0
0317-0009	2017-06-04 20:15:00	11
0317-0009	2017-06-04 20:30:00	183
0317-0009	2017-06-04 20:45:00	119
0317-0009	2017-06-04 21:00:00	50
0317-0009	2017-06-04 21:15:00	72
0317-0009	2017-06-04 21:30:00	378
0317-0009	2017-06-04 21:45:00	186
0317-0009	2017-06-04 22:00:00	149
0317-0009	2017-06-04 22:15:00	228
0317-0009	2017-06-04 22:30:00	173
0317-0009	2017-06-04 22:45:00	171
0317-0009	2017-06-04 23:00:00	67
0317-0009	2017-06-04 23:15:00	99
0317-0009	2017-06-04 23:30:00	57
0317-0009	2017-06-04 23:45:00	112
0317-0009	2017-06-05 00:00:00	60
0317-0009	2017-06-05 00:15:00	13
0317-0009	2017-06-05 00:30:00	0
0317-0009	2017-06-05 00:45:00	9
0317-0009	2017-06-05 01:00:00	0
0317-0009	2017-06-05 01:15:00	11
0317-0009	2017-06-05 01:30:00	0
0317-0009	2017-06-05 01:45:00	0
0317-0009	2017-06-05 02:00:00	0
0317-0009	2017-06-05 02:15:00	0
0317-0009	2017-06-05 02:30:00	6
0317-0009	2017-06-05 02:45:00	0
0317-0009	2017-06-05 03:00:00	0
0317-0009	2017-06-05 03:15:00	9
0317-0009	2017-06-05 03:30:00	0
0317-0009	2017-06-05 03:45:00	0
0317-0009	2017-06-05 04:00:00	0
0317-0009	2017-06-05 04:15:00	0
0317-0009	2017-06-05 04:30:00	10
0317-0009	2017-06-05 04:45:00	0
0317-0009	2017-06-05 05:00:00	0
0317-0009	2017-06-05 05:15:00	0
0317-0009	2017-06-05 05:30:00	0
0317-0009	2017-06-05 05:45:00	0
0317-0009	2017-06-05 06:00:00	10
0317-0009	2017-06-05 06:15:00	0
0317-0009	2017-06-05 06:30:00	0
0317-0009	2017-06-05 06:45:00	4
0317-0009	2017-06-05 07:00:00	309
0317-0009	2017-06-05 07:15:00	259
0317-0009	2017-06-05 07:30:00	228
0317-0009	2017-06-05 07:45:00	371
0317-0009	2017-06-05 08:00:00	606
0317-0009	2017-06-05 08:15:00	906
0317-0009	2017-06-05 08:30:00	633
0317-0009	2017-06-05 08:45:00	54
0317-0009	2017-06-05 09:00:00	158
0317-0009	2017-06-05 09:15:00	300
0317-0009	2017-06-05 09:30:00	151
0317-0009	2017-06-05 09:45:00	64
0317-0009	2017-06-05 10:00:00	85
0317-0009	2017-06-05 10:15:00	19
0317-0009	2017-06-05 10:30:00	14
0317-0009	2017-06-05 10:45:00	30
0317-0009	2017-06-05 11:00:00	15
0317-0009	2017-06-05 11:15:00	84
0317-0009	2017-06-05 11:30:00	0
0317-0009	2017-06-05 11:45:00	124
0317-0009	2017-06-05 12:00:00	16
0317-0009	2017-06-05 12:15:00	39
0317-0009	2017-06-05 12:30:00	62
0317-0009	2017-06-05 12:45:00	653
0317-0009	2017-06-05 13:00:00	181
0317-0009	2017-06-05 13:15:00	116
0317-0009	2017-06-05 13:30:00	485
0317-0009	2017-06-05 13:45:00	458
0317-0009	2017-06-05 14:00:00	37
0317-0009	2017-06-05 14:15:00	37
0317-0009	2017-06-05 14:30:00	26
0317-0009	2017-06-05 14:45:00	0
0317-0009	2017-06-05 15:00:00	20
0317-0009	2017-06-05 15:15:00	10
0317-0009	2017-06-05 15:30:00	58
0317-0009	2017-06-05 15:45:00	3
0317-0009	2017-06-05 16:00:00	6
0317-0009	2017-06-05 16:15:00	16
0317-0009	2017-06-05 16:30:00	23
0317-0009	2017-06-05 16:45:00	0
0317-0009	2017-06-05 17:00:00	10
0317-0009	2017-06-05 17:15:00	120
0317-0009	2017-06-05 17:30:00	122
0317-0009	2017-06-05 17:45:00	429
0317-0009	2017-06-05 18:00:00	267
0317-0009	2017-06-05 18:15:00	1357
0317-0009	2017-06-05 18:30:00	406
0317-0009	2017-06-05 18:45:00	990
0317-0009	2017-06-05 19:00:00	213
0317-0009	2017-06-05 19:15:00	33
0317-0009	2017-06-05 19:30:00	0
0317-0009	2017-06-05 19:45:00	17
0317-0009	2017-06-05 20:00:00	48
0317-0009	2017-06-05 20:15:00	411
0317-0009	2017-06-05 20:30:00	698
0317-0009	2017-06-05 20:45:00	1788
0317-0009	2017-06-05 21:00:00	1747
0317-0009	2017-06-05 21:15:00	1793
0317-0009	2017-06-05 21:30:00	1807
0317-0009	2017-06-05 21:45:00	1551
0317-0009	2017-06-05 22:00:00	644
0317-0009	2017-06-05 22:15:00	1212
0317-0009	2017-06-05 22:30:00	633
0317-0009	2017-06-05 22:45:00	23
0317-0009	2017-06-05 23:00:00	0
0317-0009	2017-06-05 23:15:00	0
0317-0009	2017-06-05 23:30:00	0
0317-0009	2017-06-05 23:45:00	0
0317-0009	2017-06-06 00:00:00	0
0317-0009	2017-06-06 00:15:00	0
0317-0009	2017-06-06 00:30:00	0
0317-0009	2017-06-06 00:45:00	0
0317-0009	2017-06-06 01:00:00	0
0317-0009	2017-06-06 01:15:00	0
0317-0009	2017-06-06 01:30:00	0
0317-0009	2017-06-06 01:45:00	0
0317-0009	2017-06-06 02:00:00	0
0317-0009	2017-06-06 02:15:00	0
0317-0009	2017-06-06 02:30:00	0
0317-0009	2017-06-06 02:45:00	0
0317-0009	2017-06-06 03:00:00	0
0317-0009	2017-06-06 03:15:00	0
0317-0009	2017-06-06 03:30:00	0
0317-0009	2017-06-06 03:45:00	0
0317-0009	2017-06-06 04:00:00	0
0317-0009	2017-06-06 04:15:00	0
0317-0009	2017-06-06 04:30:00	0
0317-0009	2017-06-06 04:45:00	0
0317-0009	2017-06-06 05:00:00	0
0317-0009	2017-06-06 05:15:00	0
0317-0009	2017-06-06 05:30:00	0
0317-0009	2017-06-06 05:45:00	0
0317-0009	2017-06-06 06:00:00	235
0317-0009	2017-06-06 06:15:00	163
0317-0009	2017-06-06 06:30:00	157
0317-0009	2017-06-06 06:45:00	0
0317-0009	2017-06-06 07:00:00	0
0317-0009	2017-06-06 07:15:00	74
0317-0009	2017-06-06 07:30:00	160
0317-0009	2017-06-06 07:45:00	370
0317-0009	2017-06-06 08:00:00	390
0317-0009	2017-06-06 08:15:00	1276
0317-0009	2017-06-06 08:30:00	458
0317-0009	2017-06-06 08:45:00	6
0317-0009	2017-06-06 09:00:00	0
0317-0009	2017-06-06 09:15:00	350
0317-0009	2017-06-06 09:30:00	116
0317-0009	2017-06-06 09:45:00	53
0317-0009	2017-06-06 10:00:00	0
0317-0009	2017-06-06 10:15:00	60
0317-0009	2017-06-06 10:30:00	4
0317-0009	2017-06-06 10:45:00	51
0317-0009	2017-06-06 11:00:00	0
0317-0009	2017-06-06 11:15:00	9
0317-0009	2017-06-06 11:30:00	38
0317-0009	2017-06-06 11:45:00	31
0317-0009	2017-06-06 12:00:00	34
0317-0009	2017-06-06 12:15:00	150
0317-0009	2017-06-06 12:30:00	661
0317-0009	2017-06-06 12:45:00	1065
0317-0009	2017-06-06 13:00:00	31
0317-0009	2017-06-06 13:15:00	479
0317-0009	2017-06-06 13:30:00	769
0317-0009	2017-06-06 13:45:00	0
0317-0009	2017-06-06 14:00:00	62
0317-0009	2017-06-06 14:15:00	30
0317-0009	2017-06-06 14:30:00	118
0317-0009	2017-06-06 14:45:00	0
0317-0009	2017-06-06 15:00:00	8
0317-0009	2017-06-06 15:15:00	0
0317-0009	2017-06-06 15:30:00	15
0317-0009	2017-06-06 15:45:00	88
0317-0009	2017-06-06 16:00:00	0
0317-0009	2017-06-06 16:15:00	4
0317-0009	2017-06-06 16:30:00	32
0317-0009	2017-06-06 16:45:00	0
0317-0009	2017-06-06 17:00:00	7
0317-0009	2017-06-06 17:15:00	19
0317-0009	2017-06-06 17:30:00	0
0317-0009	2017-06-06 17:45:00	24
0317-0009	2017-06-06 18:00:00	1082
0317-0009	2017-06-06 18:15:00	581
0317-0009	2017-06-06 18:30:00	1103
0317-0009	2017-06-06 18:45:00	359
0317-0009	2017-06-06 19:00:00	108
0317-0009	2017-06-06 19:15:00	59
0317-0009	2017-06-06 19:30:00	129
0317-0009	2017-06-06 19:45:00	116
0317-0009	2017-06-06 20:00:00	155
0317-0009	2017-06-06 20:15:00	130
0317-0009	2017-06-06 20:30:00	14
0317-0009	2017-06-06 20:45:00	0
0317-0009	2017-06-06 21:00:00	93
0317-0009	2017-06-06 21:15:00	1432
0317-0009	2017-06-06 21:30:00	1823
0317-0009	2017-06-06 21:45:00	1612
0317-0009	2017-06-06 22:00:00	1205
0317-0009	2017-06-06 22:15:00	637
0317-0009	2017-06-06 22:30:00	866
0317-0009	2017-06-06 22:45:00	11
0317-0009	2017-06-06 23:00:00	148
0317-0009	2017-06-06 23:15:00	50
0317-0009	2017-06-06 23:30:00	0
0317-0009	2017-06-06 23:45:00	0
0317-0009	2017-06-07 00:00:00	0
0317-0009	2017-06-07 00:15:00	0
0317-0009	2017-06-07 00:30:00	0
0317-0009	2017-06-07 00:45:00	0
0317-0009	2017-06-07 01:00:00	0
0317-0009	2017-06-07 01:15:00	0
0317-0009	2017-06-07 01:30:00	0
0317-0009	2017-06-07 01:45:00	0
0317-0009	2017-06-07 02:00:00	0
0317-0009	2017-06-07 02:15:00	0
0317-0009	2017-06-07 02:30:00	0
0317-0009	2017-06-07 02:45:00	0
0317-0009	2017-06-07 03:00:00	0
0317-0009	2017-06-07 03:15:00	0
0317-0009	2017-06-07 03:30:00	0
0317-0009	2017-06-07 03:45:00	0
0317-0009	2017-06-07 04:00:00	0
0317-0009	2017-06-07 04:15:00	0
0317-0009	2017-06-07 04:30:00	0
0317-0009	2017-06-07 04:45:00	0
0317-0009	2017-06-07 05:00:00	0
0317-0009	2017-06-07 05:15:00	0
0317-0009	2017-06-07 05:30:00	0
0317-0009	2017-06-07 05:45:00	0
0317-0009	2017-06-07 06:00:00	0
0317-0009	2017-06-07 06:15:00	0
0317-0009	2017-06-07 06:30:00	0
0317-0009	2017-06-07 06:45:00	0
0317-0009	2017-06-07 07:00:00	0
0317-0009	2017-06-07 07:15:00	20
0317-0009	2017-06-07 07:30:00	0
0317-0009	2017-06-07 07:45:00	0
0317-0009	2017-06-07 08:00:00	0
0317-0009	2017-06-07 08:15:00	0
0317-0009	2017-06-07 08:30:00	0
0317-0009	2017-06-07 08:45:00	0
0317-0009	2017-06-07 09:00:00	0
0317-0009	2017-06-07 09:15:00	0
0317-0009	2017-06-07 09:30:00	0
0317-0009	2017-06-07 09:45:00	0
0317-0009	2017-06-07 10:00:00	0
0317-0009	2017-06-07 10:15:00	0
0317-0009	2017-06-07 10:30:00	116
0317-0009	2017-06-07 10:45:00	18
0317-0009	2017-06-07 11:00:00	478
0317-0009	2017-06-07 11:15:00	554
0317-0009	2017-06-07 11:30:00	0
0317-0009	2017-06-07 11:45:00	0
0317-0009	2017-06-07 12:00:00	0
0317-0009	2017-06-07 12:15:00	0
0317-0009	2017-06-07 12:30:00	0
0317-0009	2017-06-07 12:45:00	0
0317-0009	2017-06-07 13:00:00	0
0317-0009	2017-06-07 13:15:00	0
0317-0009	2017-06-07 13:30:00	0
0317-0009	2017-06-07 13:45:00	0
0317-0009	2017-06-07 14:00:00	0
0317-0009	2017-06-07 14:15:00	0
0317-0009	2017-06-07 14:30:00	0
0317-0009	2017-06-07 14:45:00	0
0317-0009	2017-06-07 15:00:00	0
0317-0009	2017-06-07 15:15:00	0
0317-0009	2017-06-07 15:30:00	0
0317-0009	2017-06-07 15:45:00	0
0317-0009	2017-06-07 16:00:00	0
0317-0009	2017-06-07 16:15:00	0
0317-0009	2017-06-07 16:30:00	0
0317-0009	2017-06-07 16:45:00	0
0317-0009	2017-06-07 17:00:00	0
0317-0009	2017-06-07 17:15:00	0
0317-0009	2017-06-07 17:30:00	0
0317-0009	2017-06-07 17:45:00	0
0317-0009	2017-06-07 18:00:00	0
0317-0009	2017-06-07 18:15:00	0
0317-0009	2017-06-07 18:30:00	0
0317-0009	2017-06-07 18:45:00	0
0317-0009	2017-06-07 19:00:00	0
0317-0009	2017-06-07 19:15:00	0
0317-0009	2017-06-07 19:30:00	0
0317-0009	2017-06-07 19:45:00	0
0317-0009	2017-06-07 20:00:00	0
0317-0009	2017-06-07 20:15:00	0
0317-0009	2017-06-07 20:30:00	0
0317-0009	2017-06-07 20:45:00	0
0317-0009	2017-06-07 21:00:00	0
0317-0009	2017-06-07 21:15:00	0
0317-0009	2017-06-07 21:30:00	0
0317-0009	2017-06-07 21:45:00	0
0317-0009	2017-06-07 22:00:00	0
0317-0009	2017-06-07 22:15:00	0
0317-0009	2017-06-07 22:30:00	0
0317-0009	2017-06-07 22:45:00	0
0317-0009	2017-06-07 23:00:00	0
0317-0009	2017-06-07 23:15:00	0
0317-0009	2017-06-07 23:30:00	0
0317-0009	2017-06-07 23:45:00	0
