## Supplementary Data 2 for "Digital phenotyping by consumer wearables identifies sleep-associated markers of cardiovascular disease risk and biological aging": ActivityTable_0317-0011-NHC.tsv

0317-0011	2017-04-18 00:00:00	0
0317-0011	2017-04-18 00:15:00	0
0317-0011	2017-04-18 00:30:00	0
0317-0011	2017-04-18 00:45:00	0
0317-0011	2017-04-18 01:00:00	0
0317-0011	2017-04-18 01:15:00	0
0317-0011	2017-04-18 01:30:00	0
0317-0011	2017-04-18 01:45:00	0
0317-0011	2017-04-18 02:00:00	0
0317-0011	2017-04-18 02:15:00	0
0317-0011	2017-04-18 02:30:00	0
0317-0011	2017-04-18 02:45:00	0
0317-0011	2017-04-18 03:00:00	0
0317-0011	2017-04-18 03:15:00	0
0317-0011	2017-04-18 03:30:00	0
0317-0011	2017-04-18 03:45:00	0
0317-0011	2017-04-18 04:00:00	0
0317-0011	2017-04-18 04:15:00	0
0317-0011	2017-04-18 04:30:00	0
0317-0011	2017-04-18 04:45:00	0
0317-0011	2017-04-18 05:00:00	0
0317-0011	2017-04-18 05:15:00	0
0317-0011	2017-04-18 05:30:00	0
0317-0011	2017-04-18 05:45:00	0
0317-0011	2017-04-18 06:00:00	0
0317-0011	2017-04-18 06:15:00	0
0317-0011	2017-04-18 06:30:00	0
0317-0011	2017-04-18 06:45:00	0
0317-0011	2017-04-18 07:00:00	0
0317-0011	2017-04-18 07:15:00	0
0317-0011	2017-04-18 07:30:00	0
0317-0011	2017-04-18 07:45:00	0
0317-0011	2017-04-18 08:00:00	0
0317-0011	2017-04-18 08:15:00	0
0317-0011	2017-04-18 08:30:00	0
0317-0011	2017-04-18 08:45:00	0
0317-0011	2017-04-18 09:00:00	0
0317-0011	2017-04-18 09:15:00	0
0317-0011	2017-04-18 09:30:00	0
0317-0011	2017-04-18 09:45:00	0
0317-0011	2017-04-18 10:00:00	0
0317-0011	2017-04-18 10:15:00	0
0317-0011	2017-04-18 10:30:00	0
0317-0011	2017-04-18 10:45:00	0
0317-0011	2017-04-18 11:00:00	0
0317-0011	2017-04-18 11:15:00	0
0317-0011	2017-04-18 11:30:00	0
0317-0011	2017-04-18 11:45:00	0
0317-0011	2017-04-18 12:00:00	0
0317-0011	2017-04-18 12:15:00	0
0317-0011	2017-04-18 12:30:00	315
0317-0011	2017-04-18 12:45:00	175
0317-0011	2017-04-18 13:00:00	249
0317-0011	2017-04-18 13:15:00	878
0317-0011	2017-04-18 13:30:00	0
0317-0011	2017-04-18 13:45:00	532
0317-0011	2017-04-18 14:00:00	234
0317-0011	2017-04-18 14:15:00	199
0317-0011	2017-04-18 14:30:00	343
0317-0011	2017-04-18 14:45:00	355
0317-0011	2017-04-18 15:00:00	0
0317-0011	2017-04-18 15:15:00	0
0317-0011	2017-04-18 15:30:00	0
0317-0011	2017-04-18 15:45:00	0
0317-0011	2017-04-18 16:00:00	0
0317-0011	2017-04-18 16:15:00	167
0317-0011	2017-04-18 16:30:00	351
0317-0011	2017-04-18 16:45:00	278
0317-0011	2017-04-18 17:00:00	78
0317-0011	2017-04-18 17:15:00	4
0317-0011	2017-04-18 17:30:00	300
0317-0011	2017-04-18 17:45:00	0
0317-0011	2017-04-18 18:00:00	74
0317-0011	2017-04-18 18:15:00	0
0317-0011	2017-04-18 18:30:00	6
0317-0011	2017-04-18 18:45:00	449
0317-0011	2017-04-18 19:00:00	166
0317-0011	2017-04-18 19:15:00	314
0317-0011	2017-04-18 19:30:00	74
0317-0011	2017-04-18 19:45:00	199
0317-0011	2017-04-18 20:00:00	856
0317-0011	2017-04-18 20:15:00	522
0317-0011	2017-04-18 20:30:00	797
0317-0011	2017-04-18 20:45:00	448
0317-0011	2017-04-18 21:00:00	1012
0317-0011	2017-04-18 21:15:00	951
0317-0011	2017-04-18 21:30:00	209
0317-0011	2017-04-18 21:45:00	0
0317-0011	2017-04-18 22:00:00	432
0317-0011	2017-04-18 22:15:00	0
0317-0011	2017-04-18 22:30:00	0
0317-0011	2017-04-18 22:45:00	33
0317-0011	2017-04-18 23:00:00	0
0317-0011	2017-04-18 23:15:00	0
0317-0011	2017-04-18 23:30:00	0
0317-0011	2017-04-18 23:45:00	0
0317-0011	2017-04-19 00:00:00	0
0317-0011	2017-04-19 00:15:00	0
0317-0011	2017-04-19 00:30:00	0
0317-0011	2017-04-19 00:45:00	15
0317-0011	2017-04-19 01:00:00	0
0317-0011	2017-04-19 01:15:00	0
0317-0011	2017-04-19 01:30:00	0
0317-0011	2017-04-19 01:45:00	0
0317-0011	2017-04-19 02:00:00	0
0317-0011	2017-04-19 02:15:00	0
0317-0011	2017-04-19 02:30:00	0
0317-0011	2017-04-19 02:45:00	0
0317-0011	2017-04-19 03:00:00	0
0317-0011	2017-04-19 03:15:00	0
0317-0011	2017-04-19 03:30:00	0
0317-0011	2017-04-19 03:45:00	0
0317-0011	2017-04-19 04:00:00	0
0317-0011	2017-04-19 04:15:00	0
0317-0011	2017-04-19 04:30:00	0
0317-0011	2017-04-19 04:45:00	0
0317-0011	2017-04-19 05:00:00	0
0317-0011	2017-04-19 05:15:00	15
0317-0011	2017-04-19 05:30:00	5
0317-0011	2017-04-19 05:45:00	5
0317-0011	2017-04-19 06:00:00	10
0317-0011	2017-04-19 06:15:00	0
0317-0011	2017-04-19 06:30:00	0
0317-0011	2017-04-19 06:45:00	0
0317-0011	2017-04-19 07:00:00	0
0317-0011	2017-04-19 07:15:00	406
0317-0011	2017-04-19 07:30:00	230
0317-0011	2017-04-19 07:45:00	282
0317-0011	2017-04-19 08:00:00	721
0317-0011	2017-04-19 08:15:00	233
0317-0011	2017-04-19 08:30:00	12
0317-0011	2017-04-19 08:45:00	28
0317-0011	2017-04-19 09:00:00	0
0317-0011	2017-04-19 09:15:00	59
0317-0011	2017-04-19 09:30:00	0
0317-0011	2017-04-19 09:45:00	125
0317-0011	2017-04-19 10:00:00	530
0317-0011	2017-04-19 10:15:00	382
0317-0011	2017-04-19 10:30:00	173
0317-0011	2017-04-19 10:45:00	188
0317-0011	2017-04-19 11:00:00	184
0317-0011	2017-04-19 11:15:00	60
0317-0011	2017-04-19 11:30:00	22
0317-0011	2017-04-19 11:45:00	166
0317-0011	2017-04-19 12:00:00	34
0317-0011	2017-04-19 12:15:00	237
0317-0011	2017-04-19 12:30:00	152
0317-0011	2017-04-19 12:45:00	158
0317-0011	2017-04-19 13:00:00	55
0317-0011	2017-04-19 13:15:00	411
0317-0011	2017-04-19 13:30:00	257
0317-0011	2017-04-19 13:45:00	177
0317-0011	2017-04-19 14:00:00	71
0317-0011	2017-04-19 14:15:00	0
0317-0011	2017-04-19 14:30:00	24
0317-0011	2017-04-19 14:45:00	207
0317-0011	2017-04-19 15:00:00	16
0317-0011	2017-04-19 15:15:00	394
0317-0011	2017-04-19 15:30:00	391
0317-0011	2017-04-19 15:45:00	21
0317-0011	2017-04-19 16:00:00	0
0317-0011	2017-04-19 16:15:00	0
0317-0011	2017-04-19 16:30:00	0
0317-0011	2017-04-19 16:45:00	0
0317-0011	2017-04-19 17:00:00	0
0317-0011	2017-04-19 17:15:00	0
0317-0011	2017-04-19 17:30:00	0
0317-0011	2017-04-19 17:45:00	0
0317-0011	2017-04-19 18:00:00	0
0317-0011	2017-04-19 18:15:00	0
0317-0011	2017-04-19 18:30:00	0
0317-0011	2017-04-19 18:45:00	58
0317-0011	2017-04-19 19:00:00	167
0317-0011	2017-04-19 19:15:00	112
0317-0011	2017-04-19 19:30:00	520
0317-0011	2017-04-19 19:45:00	688
0317-0011	2017-04-19 20:00:00	182
0317-0011	2017-04-19 20:15:00	154
0317-0011	2017-04-19 20:30:00	152
0317-0011	2017-04-19 20:45:00	0
0317-0011	2017-04-19 21:00:00	228
0317-0011	2017-04-19 21:15:00	215
0317-0011	2017-04-19 21:30:00	12
0317-0011	2017-04-19 21:45:00	11
0317-0011	2017-04-19 22:00:00	0
0317-0011	2017-04-19 22:15:00	0
0317-0011	2017-04-19 22:30:00	0
0317-0011	2017-04-19 22:45:00	0
0317-0011	2017-04-19 23:00:00	0
0317-0011	2017-04-19 23:15:00	11
0317-0011	2017-04-19 23:30:00	0
0317-0011	2017-04-19 23:45:00	0
0317-0011	2017-04-20 00:00:00	6
0317-0011	2017-04-20 00:15:00	0
0317-0011	2017-04-20 00:30:00	0
0317-0011	2017-04-20 00:45:00	0
0317-0011	2017-04-20 01:00:00	0
0317-0011	2017-04-20 01:15:00	0
0317-0011	2017-04-20 01:30:00	0
0317-0011	2017-04-20 01:45:00	0
0317-0011	2017-04-20 02:00:00	0
0317-0011	2017-04-20 02:15:00	0
0317-0011	2017-04-20 02:30:00	6
0317-0011	2017-04-20 02:45:00	8
0317-0011	2017-04-20 03:00:00	14
0317-0011	2017-04-20 03:15:00	0
0317-0011	2017-04-20 03:30:00	0
0317-0011	2017-04-20 03:45:00	0
0317-0011	2017-04-20 04:00:00	0
0317-0011	2017-04-20 04:15:00	0
0317-0011	2017-04-20 04:30:00	6
0317-0011	2017-04-20 04:45:00	0
0317-0011	2017-04-20 05:00:00	6
0317-0011	2017-04-20 05:15:00	0
0317-0011	2017-04-20 05:30:00	0
0317-0011	2017-04-20 05:45:00	16
0317-0011	2017-04-20 06:00:00	0
0317-0011	2017-04-20 06:15:00	0
0317-0011	2017-04-20 06:30:00	226
0317-0011	2017-04-20 06:45:00	701
0317-0011	2017-04-20 07:00:00	1088
0317-0011	2017-04-20 07:15:00	293
0317-0011	2017-04-20 07:30:00	420
0317-0011	2017-04-20 07:45:00	404
0317-0011	2017-04-20 08:00:00	179
0317-0011	2017-04-20 08:15:00	345
0317-0011	2017-04-20 08:30:00	1146
0317-0011	2017-04-20 08:45:00	1674
0317-0011	2017-04-20 09:00:00	1475
0317-0011	2017-04-20 09:15:00	1125
0317-0011	2017-04-20 09:30:00	174
0317-0011	2017-04-20 09:45:00	1559
0317-0011	2017-04-20 10:00:00	624
0317-0011	2017-04-20 10:15:00	4
0317-0011	2017-04-20 10:30:00	17
0317-0011	2017-04-20 10:45:00	23
0317-0011	2017-04-20 11:00:00	0
0317-0011	2017-04-20 11:15:00	58
0317-0011	2017-04-20 11:30:00	0
0317-0011	2017-04-20 11:45:00	6
0317-0011	2017-04-20 12:00:00	14
0317-0011	2017-04-20 12:15:00	0
0317-0011	2017-04-20 12:30:00	0
0317-0011	2017-04-20 12:45:00	0
0317-0011	2017-04-20 13:00:00	0
0317-0011	2017-04-20 13:15:00	0
0317-0011	2017-04-20 13:30:00	29
0317-0011	2017-04-20 13:45:00	256
0317-0011	2017-04-20 14:00:00	317
0317-0011	2017-04-20 14:15:00	163
0317-0011	2017-04-20 14:30:00	265
0317-0011	2017-04-20 14:45:00	18
0317-0011	2017-04-20 15:00:00	239
0317-0011	2017-04-20 15:15:00	368
0317-0011	2017-04-20 15:30:00	181
0317-0011	2017-04-20 15:45:00	273
0317-0011	2017-04-20 16:00:00	326
0317-0011	2017-04-20 16:15:00	430
0317-0011	2017-04-20 16:30:00	254
0317-0011	2017-04-20 16:45:00	372
0317-0011	2017-04-20 17:00:00	182
0317-0011	2017-04-20 17:15:00	474
0317-0011	2017-04-20 17:30:00	752
0317-0011	2017-04-20 17:45:00	745
0317-0011	2017-04-20 18:00:00	816
0317-0011	2017-04-20 18:15:00	702
0317-0011	2017-04-20 18:30:00	525
0317-0011	2017-04-20 18:45:00	4
0317-0011	2017-04-20 19:00:00	450
0317-0011	2017-04-20 19:15:00	823
0317-0011	2017-04-20 19:30:00	858
0317-0011	2017-04-20 19:45:00	465
0317-0011	2017-04-20 20:00:00	210
0317-0011	2017-04-20 20:15:00	6
0317-0011	2017-04-20 20:30:00	0
0317-0011	2017-04-20 20:45:00	37
0317-0011	2017-04-20 21:00:00	17
0317-0011	2017-04-20 21:15:00	50
0317-0011	2017-04-20 21:30:00	0
0317-0011	2017-04-20 21:45:00	0
0317-0011	2017-04-20 22:00:00	0
0317-0011	2017-04-20 22:15:00	0
0317-0011	2017-04-20 22:30:00	0
0317-0011	2017-04-20 22:45:00	0
0317-0011	2017-04-20 23:00:00	50
0317-0011	2017-04-20 23:15:00	37
0317-0011	2017-04-20 23:30:00	0
0317-0011	2017-04-20 23:45:00	0
0317-0011	2017-04-21 00:00:00	0
0317-0011	2017-04-21 00:15:00	0
0317-0011	2017-04-21 00:30:00	0
0317-0011	2017-04-21 00:45:00	8
0317-0011	2017-04-21 01:00:00	0
0317-0011	2017-04-21 01:15:00	0
0317-0011	2017-04-21 01:30:00	0
0317-0011	2017-04-21 01:45:00	0
0317-0011	2017-04-21 02:00:00	5
0317-0011	2017-04-21 02:15:00	0
0317-0011	2017-04-21 02:30:00	0
0317-0011	2017-04-21 02:45:00	10
0317-0011	2017-04-21 03:00:00	7
0317-0011	2017-04-21 03:15:00	0
0317-0011	2017-04-21 03:30:00	0
0317-0011	2017-04-21 03:45:00	0
0317-0011	2017-04-21 04:00:00	0
0317-0011	2017-04-21 04:15:00	0
0317-0011	2017-04-21 04:30:00	0
0317-0011	2017-04-21 04:45:00	10
0317-0011	2017-04-21 05:00:00	0
0317-0011	2017-04-21 05:15:00	0
0317-0011	2017-04-21 05:30:00	0
0317-0011	2017-04-21 05:45:00	19
0317-0011	2017-04-21 06:00:00	0
0317-0011	2017-04-21 06:15:00	0
0317-0011	2017-04-21 06:30:00	53
0317-0011	2017-04-21 06:45:00	180
0317-0011	2017-04-21 07:00:00	246
0317-0011	2017-04-21 07:15:00	25
0317-0011	2017-04-21 07:30:00	324
0317-0011	2017-04-21 07:45:00	29
0317-0011	2017-04-21 08:00:00	256
0317-0011	2017-04-21 08:15:00	171
0317-0011	2017-04-21 08:30:00	259
0317-0011	2017-04-21 08:45:00	0
0317-0011	2017-04-21 09:00:00	0
0317-0011	2017-04-21 09:15:00	0
0317-0011	2017-04-21 09:30:00	0
0317-0011	2017-04-21 09:45:00	0
0317-0011	2017-04-21 10:00:00	0
0317-0011	2017-04-21 10:15:00	0
0317-0011	2017-04-21 10:30:00	0
0317-0011	2017-04-21 10:45:00	0
0317-0011	2017-04-21 11:00:00	0
0317-0011	2017-04-21 11:15:00	0
0317-0011	2017-04-21 11:30:00	0
0317-0011	2017-04-21 11:45:00	0
0317-0011	2017-04-21 12:00:00	0
0317-0011	2017-04-21 12:15:00	0
0317-0011	2017-04-21 12:30:00	0
0317-0011	2017-04-21 12:45:00	0
0317-0011	2017-04-21 13:00:00	459
0317-0011	2017-04-21 13:15:00	44
0317-0011	2017-04-21 13:30:00	258
0317-0011	2017-04-21 13:45:00	223
0317-0011	2017-04-21 14:00:00	0
0317-0011	2017-04-21 14:15:00	0
0317-0011	2017-04-21 14:30:00	7
0317-0011	2017-04-21 14:45:00	0
0317-0011	2017-04-21 15:00:00	0
0317-0011	2017-04-21 15:15:00	0
0317-0011	2017-04-21 15:30:00	0
0317-0011	2017-04-21 15:45:00	0
0317-0011	2017-04-21 16:00:00	0
0317-0011	2017-04-21 16:15:00	0
0317-0011	2017-04-21 16:30:00	0
0317-0011	2017-04-21 16:45:00	0
0317-0011	2017-04-21 17:00:00	0
0317-0011	2017-04-21 17:15:00	16
0317-0011	2017-04-21 17:30:00	0
0317-0011	2017-04-21 17:45:00	137
0317-0011	2017-04-21 18:00:00	67
0317-0011	2017-04-21 18:15:00	196
0317-0011	2017-04-21 18:30:00	0
0317-0011	2017-04-21 18:45:00	57
0317-0011	2017-04-21 19:00:00	358
0317-0011	2017-04-21 19:15:00	0
0317-0011	2017-04-21 19:30:00	82
0317-0011	2017-04-21 19:45:00	71
0317-0011	2017-04-21 20:00:00	20
0317-0011	2017-04-21 20:15:00	389
0317-0011	2017-04-21 20:30:00	0
0317-0011	2017-04-21 20:45:00	37
0317-0011	2017-04-21 21:00:00	0
0317-0011	2017-04-21 21:15:00	0
0317-0011	2017-04-21 21:30:00	266
0317-0011	2017-04-21 21:45:00	185
0317-0011	2017-04-21 22:00:00	282
0317-0011	2017-04-21 22:15:00	0
0317-0011	2017-04-21 22:30:00	0
0317-0011	2017-04-21 22:45:00	0
0317-0011	2017-04-21 23:00:00	45
0317-0011	2017-04-21 23:15:00	9
0317-0011	2017-04-21 23:30:00	19
0317-0011	2017-04-21 23:45:00	6
0317-0011	2017-04-22 00:00:00	0
0317-0011	2017-04-22 00:15:00	0
0317-0011	2017-04-22 00:30:00	11
0317-0011	2017-04-22 00:45:00	19
0317-0011	2017-04-22 01:00:00	0
0317-0011	2017-04-22 01:15:00	0
0317-0011	2017-04-22 01:30:00	0
0317-0011	2017-04-22 01:45:00	0
0317-0011	2017-04-22 02:00:00	0
0317-0011	2017-04-22 02:15:00	0
0317-0011	2017-04-22 02:30:00	0
0317-0011	2017-04-22 02:45:00	0
0317-0011	2017-04-22 03:00:00	0
0317-0011	2017-04-22 03:15:00	0
0317-0011	2017-04-22 03:30:00	0
0317-0011	2017-04-22 03:45:00	12
0317-0011	2017-04-22 04:00:00	0
0317-0011	2017-04-22 04:15:00	0
0317-0011	2017-04-22 04:30:00	0
0317-0011	2017-04-22 04:45:00	0
0317-0011	2017-04-22 05:00:00	7
0317-0011	2017-04-22 05:15:00	0
0317-0011	2017-04-22 05:30:00	0
0317-0011	2017-04-22 05:45:00	0
0317-0011	2017-04-22 06:00:00	0
0317-0011	2017-04-22 06:15:00	0
0317-0011	2017-04-22 06:30:00	4
0317-0011	2017-04-22 06:45:00	0
0317-0011	2017-04-22 07:00:00	0
0317-0011	2017-04-22 07:15:00	14
0317-0011	2017-04-22 07:30:00	0
0317-0011	2017-04-22 07:45:00	313
0317-0011	2017-04-22 08:00:00	0
0317-0011	2017-04-22 08:15:00	0
0317-0011	2017-04-22 08:30:00	196
0317-0011	2017-04-22 08:45:00	338
0317-0011	2017-04-22 09:00:00	9
0317-0011	2017-04-22 09:15:00	385
0317-0011	2017-04-22 09:30:00	199
0317-0011	2017-04-22 09:45:00	430
0317-0011	2017-04-22 10:00:00	324
0317-0011	2017-04-22 10:15:00	32
0317-0011	2017-04-22 10:30:00	9
0317-0011	2017-04-22 10:45:00	0
0317-0011	2017-04-22 11:00:00	0
0317-0011	2017-04-22 11:15:00	0
0317-0011	2017-04-22 11:30:00	30
0317-0011	2017-04-22 11:45:00	150
0317-0011	2017-04-22 12:00:00	72
0317-0011	2017-04-22 12:15:00	56
0317-0011	2017-04-22 12:30:00	38
0317-0011	2017-04-22 12:45:00	438
0317-0011	2017-04-22 13:00:00	225
0317-0011	2017-04-22 13:15:00	504
0317-0011	2017-04-22 13:30:00	410
0317-0011	2017-04-22 13:45:00	231
0317-0011	2017-04-22 14:00:00	0
0317-0011	2017-04-22 14:15:00	0
0317-0011	2017-04-22 14:30:00	0
0317-0011	2017-04-22 14:45:00	22
0317-0011	2017-04-22 15:00:00	0
0317-0011	2017-04-22 15:15:00	0
0317-0011	2017-04-22 15:30:00	8
0317-0011	2017-04-22 15:45:00	347
0317-0011	2017-04-22 16:00:00	301
0317-0011	2017-04-22 16:15:00	7
0317-0011	2017-04-22 16:30:00	0
0317-0011	2017-04-22 16:45:00	64
0317-0011	2017-04-22 17:00:00	530
0317-0011	2017-04-22 17:15:00	579
0317-0011	2017-04-22 17:30:00	182
0317-0011	2017-04-22 17:45:00	1223
0317-0011	2017-04-22 18:00:00	557
0317-0011	2017-04-22 18:15:00	23
0317-0011	2017-04-22 18:30:00	22
0317-0011	2017-04-22 18:45:00	495
0317-0011	2017-04-22 19:00:00	679
0317-0011	2017-04-22 19:15:00	58
0317-0011	2017-04-22 19:30:00	47
0317-0011	2017-04-22 19:45:00	69
0317-0011	2017-04-22 20:00:00	42
0317-0011	2017-04-22 20:15:00	101
0317-0011	2017-04-22 20:30:00	122
0317-0011	2017-04-22 20:45:00	12
0317-0011	2017-04-22 21:00:00	18
0317-0011	2017-04-22 21:15:00	448
0317-0011	2017-04-22 21:30:00	923
0317-0011	2017-04-22 21:45:00	644
0317-0011	2017-04-22 22:00:00	24
0317-0011	2017-04-22 22:15:00	229
0317-0011	2017-04-22 22:30:00	298
0317-0011	2017-04-22 22:45:00	153
0317-0011	2017-04-22 23:00:00	128
0317-0011	2017-04-22 23:15:00	22
0317-0011	2017-04-22 23:30:00	80
0317-0011	2017-04-22 23:45:00	168
0317-0011	2017-04-23 00:00:00	0
0317-0011	2017-04-23 00:15:00	9
0317-0011	2017-04-23 00:30:00	0
0317-0011	2017-04-23 00:45:00	28
0317-0011	2017-04-23 01:00:00	0
0317-0011	2017-04-23 01:15:00	0
0317-0011	2017-04-23 01:30:00	41
0317-0011	2017-04-23 01:45:00	0
0317-0011	2017-04-23 02:00:00	0
0317-0011	2017-04-23 02:15:00	0
0317-0011	2017-04-23 02:30:00	0
0317-0011	2017-04-23 02:45:00	0
0317-0011	2017-04-23 03:00:00	0
0317-0011	2017-04-23 03:15:00	0
0317-0011	2017-04-23 03:30:00	0
0317-0011	2017-04-23 03:45:00	0
0317-0011	2017-04-23 04:00:00	0
0317-0011	2017-04-23 04:15:00	0
0317-0011	2017-04-23 04:30:00	0
0317-0011	2017-04-23 04:45:00	0
0317-0011	2017-04-23 05:00:00	0
0317-0011	2017-04-23 05:15:00	0
0317-0011	2017-04-23 05:30:00	0
0317-0011	2017-04-23 05:45:00	9
0317-0011	2017-04-23 06:00:00	0
0317-0011	2017-04-23 06:15:00	0
0317-0011	2017-04-23 06:30:00	6
0317-0011	2017-04-23 06:45:00	0
0317-0011	2017-04-23 07:00:00	47
0317-0011	2017-04-23 07:15:00	7
0317-0011	2017-04-23 07:30:00	0
0317-0011	2017-04-23 07:45:00	102
0317-0011	2017-04-23 08:00:00	40
0317-0011	2017-04-23 08:15:00	0
0317-0011	2017-04-23 08:30:00	58
0317-0011	2017-04-23 08:45:00	82
0317-0011	2017-04-23 09:00:00	190
0317-0011	2017-04-23 09:15:00	287
0317-0011	2017-04-23 09:30:00	182
0317-0011	2017-04-23 09:45:00	25
0317-0011	2017-04-23 10:00:00	0
0317-0011	2017-04-23 10:15:00	15
0317-0011	2017-04-23 10:30:00	46
0317-0011	2017-04-23 10:45:00	254
0317-0011	2017-04-23 11:00:00	150
0317-0011	2017-04-23 11:15:00	19
0317-0011	2017-04-23 11:30:00	168
0317-0011	2017-04-23 11:45:00	89
0317-0011	2017-04-23 12:00:00	43
0317-0011	2017-04-23 12:15:00	0
0317-0011	2017-04-23 12:30:00	0
0317-0011	2017-04-23 12:45:00	0
0317-0011	2017-04-23 13:00:00	0
0317-0011	2017-04-23 13:15:00	396
0317-0011	2017-04-23 13:30:00	356
0317-0011	2017-04-23 13:45:00	365
0317-0011	2017-04-23 14:00:00	92
0317-0011	2017-04-23 14:15:00	206
0317-0011	2017-04-23 14:30:00	33
0317-0011	2017-04-23 14:45:00	334
0317-0011	2017-04-23 15:00:00	290
0317-0011	2017-04-23 15:15:00	820
0317-0011	2017-04-23 15:30:00	449
0317-0011	2017-04-23 15:45:00	642
0317-0011	2017-04-23 16:00:00	377
0317-0011	2017-04-23 16:15:00	223
0317-0011	2017-04-23 16:30:00	220
0317-0011	2017-04-23 16:45:00	113
0317-0011	2017-04-23 17:00:00	0
0317-0011	2017-04-23 17:15:00	19
0317-0011	2017-04-23 17:30:00	41
0317-0011	2017-04-23 17:45:00	7
0317-0011	2017-04-23 18:00:00	0
0317-0011	2017-04-23 18:15:00	0
0317-0011	2017-04-23 18:30:00	0
0317-0011	2017-04-23 18:45:00	0
0317-0011	2017-04-23 19:00:00	19
0317-0011	2017-04-23 19:15:00	96
0317-0011	2017-04-23 19:30:00	300
0317-0011	2017-04-23 19:45:00	9
0317-0011	2017-04-23 20:00:00	300
0317-0011	2017-04-23 20:15:00	458
0317-0011	2017-04-23 20:30:00	440
0317-0011	2017-04-23 20:45:00	202
0317-0011	2017-04-23 21:00:00	175
0317-0011	2017-04-23 21:15:00	0
0317-0011	2017-04-23 21:30:00	0
0317-0011	2017-04-23 21:45:00	0
0317-0011	2017-04-23 22:00:00	0
0317-0011	2017-04-23 22:15:00	0
0317-0011	2017-04-23 22:30:00	0
0317-0011	2017-04-23 22:45:00	0
0317-0011	2017-04-23 23:00:00	0
0317-0011	2017-04-23 23:15:00	0
0317-0011	2017-04-23 23:30:00	0
0317-0011	2017-04-23 23:45:00	0
