## Supplementary Data 2 for "Digital phenotyping by consumer wearables identifies sleep-associated markers of cardiovascular disease risk and biological aging": ActivityTable_0317-0018-NHC.tsv

0317-0018	2017-06-12 00:00:00	0
0317-0018	2017-06-12 00:15:00	0
0317-0018	2017-06-12 00:30:00	0
0317-0018	2017-06-12 00:45:00	0
0317-0018	2017-06-12 01:00:00	0
0317-0018	2017-06-12 01:15:00	0
0317-0018	2017-06-12 01:30:00	0
0317-0018	2017-06-12 01:45:00	0
0317-0018	2017-06-12 02:00:00	0
0317-0018	2017-06-12 02:15:00	0
0317-0018	2017-06-12 02:30:00	0
0317-0018	2017-06-12 02:45:00	0
0317-0018	2017-06-12 03:00:00	0
0317-0018	2017-06-12 03:15:00	0
0317-0018	2017-06-12 03:30:00	0
0317-0018	2017-06-12 03:45:00	0
0317-0018	2017-06-12 04:00:00	0
0317-0018	2017-06-12 04:15:00	0
0317-0018	2017-06-12 04:30:00	0
0317-0018	2017-06-12 04:45:00	0
0317-0018	2017-06-12 05:00:00	0
0317-0018	2017-06-12 05:15:00	0
0317-0018	2017-06-12 05:30:00	0
0317-0018	2017-06-12 05:45:00	0
0317-0018	2017-06-12 06:00:00	0
0317-0018	2017-06-12 06:15:00	0
0317-0018	2017-06-12 06:30:00	0
0317-0018	2017-06-12 06:45:00	0
0317-0018	2017-06-12 07:00:00	0
0317-0018	2017-06-12 07:15:00	0
0317-0018	2017-06-12 07:30:00	0
0317-0018	2017-06-12 07:45:00	0
0317-0018	2017-06-12 08:00:00	0
0317-0018	2017-06-12 08:15:00	0
0317-0018	2017-06-12 08:30:00	0
0317-0018	2017-06-12 08:45:00	0
0317-0018	2017-06-12 09:00:00	0
0317-0018	2017-06-12 09:15:00	0
0317-0018	2017-06-12 09:30:00	0
0317-0018	2017-06-12 09:45:00	0
0317-0018	2017-06-12 10:00:00	0
0317-0018	2017-06-12 10:15:00	0
0317-0018	2017-06-12 10:30:00	139
0317-0018	2017-06-12 10:45:00	29
0317-0018	2017-06-12 11:00:00	1366
0317-0018	2017-06-12 11:15:00	1508
0317-0018	2017-06-12 11:30:00	759
0317-0018	2017-06-12 11:45:00	546
0317-0018	2017-06-12 12:00:00	108
0317-0018	2017-06-12 12:15:00	112
0317-0018	2017-06-12 12:30:00	150
0317-0018	2017-06-12 12:45:00	10
0317-0018	2017-06-12 13:00:00	21
0317-0018	2017-06-12 13:15:00	0
0317-0018	2017-06-12 13:30:00	0
0317-0018	2017-06-12 13:45:00	0
0317-0018	2017-06-12 14:00:00	72
0317-0018	2017-06-12 14:15:00	0
0317-0018	2017-06-12 14:30:00	0
0317-0018	2017-06-12 14:45:00	0
0317-0018	2017-06-12 15:00:00	0
0317-0018	2017-06-12 15:15:00	0
0317-0018	2017-06-12 15:30:00	43
0317-0018	2017-06-12 15:45:00	65
0317-0018	2017-06-12 16:00:00	79
0317-0018	2017-06-12 16:15:00	185
0317-0018	2017-06-12 16:30:00	39
0317-0018	2017-06-12 16:45:00	17
0317-0018	2017-06-12 17:00:00	57
0317-0018	2017-06-12 17:15:00	270
0317-0018	2017-06-12 17:30:00	94
0317-0018	2017-06-12 17:45:00	0
0317-0018	2017-06-12 18:00:00	139
0317-0018	2017-06-12 18:15:00	265
0317-0018	2017-06-12 18:30:00	924
0317-0018	2017-06-12 18:45:00	299
0317-0018	2017-06-12 19:00:00	0
0317-0018	2017-06-12 19:15:00	0
0317-0018	2017-06-12 19:30:00	1186
0317-0018	2017-06-12 19:45:00	391
0317-0018	2017-06-12 20:00:00	585
0317-0018	2017-06-12 20:15:00	267
0317-0018	2017-06-12 20:30:00	50
0317-0018	2017-06-12 20:45:00	115
0317-0018	2017-06-12 21:00:00	0
0317-0018	2017-06-12 21:15:00	57
0317-0018	2017-06-12 21:30:00	53
0317-0018	2017-06-12 21:45:00	0
0317-0018	2017-06-12 22:00:00	0
0317-0018	2017-06-12 22:15:00	0
0317-0018	2017-06-12 22:30:00	0
0317-0018	2017-06-12 22:45:00	0
0317-0018	2017-06-12 23:00:00	0
0317-0018	2017-06-12 23:15:00	0
0317-0018	2017-06-12 23:30:00	25
0317-0018	2017-06-12 23:45:00	13
0317-0018	2017-06-13 00:00:00	0
0317-0018	2017-06-13 00:15:00	0
0317-0018	2017-06-13 00:30:00	0
0317-0018	2017-06-13 00:45:00	0
0317-0018	2017-06-13 01:00:00	10
0317-0018	2017-06-13 01:15:00	9
0317-0018	2017-06-13 01:30:00	6
0317-0018	2017-06-13 01:45:00	0
0317-0018	2017-06-13 02:00:00	0
0317-0018	2017-06-13 02:15:00	0
0317-0018	2017-06-13 02:30:00	0
0317-0018	2017-06-13 02:45:00	0
0317-0018	2017-06-13 03:00:00	0
0317-0018	2017-06-13 03:15:00	0
0317-0018	2017-06-13 03:30:00	0
0317-0018	2017-06-13 03:45:00	0
0317-0018	2017-06-13 04:00:00	0
0317-0018	2017-06-13 04:15:00	0
0317-0018	2017-06-13 04:30:00	4
0317-0018	2017-06-13 04:45:00	0
0317-0018	2017-06-13 05:00:00	0
0317-0018	2017-06-13 05:15:00	0
0317-0018	2017-06-13 05:30:00	6
0317-0018	2017-06-13 05:45:00	0
0317-0018	2017-06-13 06:00:00	0
0317-0018	2017-06-13 06:15:00	54
0317-0018	2017-06-13 06:30:00	49
0317-0018	2017-06-13 06:45:00	105
0317-0018	2017-06-13 07:00:00	315
0317-0018	2017-06-13 07:15:00	687
0317-0018	2017-06-13 07:30:00	789
0317-0018	2017-06-13 07:45:00	700
0317-0018	2017-06-13 08:00:00	480
0317-0018	2017-06-13 08:15:00	113
0317-0018	2017-06-13 08:30:00	185
0317-0018	2017-06-13 08:45:00	246
0317-0018	2017-06-13 09:00:00	42
0317-0018	2017-06-13 09:15:00	7
0317-0018	2017-06-13 09:30:00	115
0317-0018	2017-06-13 09:45:00	210
0317-0018	2017-06-13 10:00:00	8
0317-0018	2017-06-13 10:15:00	42
0317-0018	2017-06-13 10:30:00	215
0317-0018	2017-06-13 10:45:00	527
0317-0018	2017-06-13 11:00:00	0
0317-0018	2017-06-13 11:15:00	0
0317-0018	2017-06-13 11:30:00	0
0317-0018	2017-06-13 11:45:00	0
0317-0018	2017-06-13 12:00:00	0
0317-0018	2017-06-13 12:15:00	433
0317-0018	2017-06-13 12:30:00	15
0317-0018	2017-06-13 12:45:00	242
0317-0018	2017-06-13 13:00:00	0
0317-0018	2017-06-13 13:15:00	66
0317-0018	2017-06-13 13:30:00	33
0317-0018	2017-06-13 13:45:00	379
0317-0018	2017-06-13 14:00:00	0
0317-0018	2017-06-13 14:15:00	490
0317-0018	2017-06-13 14:30:00	0
0317-0018	2017-06-13 14:45:00	106
0317-0018	2017-06-13 15:00:00	31
0317-0018	2017-06-13 15:15:00	26
0317-0018	2017-06-13 15:30:00	0
0317-0018	2017-06-13 15:45:00	22
0317-0018	2017-06-13 16:00:00	0
0317-0018	2017-06-13 16:15:00	0
0317-0018	2017-06-13 16:30:00	190
0317-0018	2017-06-13 16:45:00	0
0317-0018	2017-06-13 17:00:00	0
0317-0018	2017-06-13 17:15:00	34
0317-0018	2017-06-13 17:30:00	157
0317-0018	2017-06-13 17:45:00	1325
0317-0018	2017-06-13 18:00:00	2256
0317-0018	2017-06-13 18:15:00	2415
0317-0018	2017-06-13 18:30:00	986
0317-0018	2017-06-13 18:45:00	338
0317-0018	2017-06-13 19:00:00	12
0317-0018	2017-06-13 19:15:00	31
0317-0018	2017-06-13 19:30:00	0
0317-0018	2017-06-13 19:45:00	78
0317-0018	2017-06-13 20:00:00	22
0317-0018	2017-06-13 20:15:00	10
0317-0018	2017-06-13 20:30:00	228
0317-0018	2017-06-13 20:45:00	362
0317-0018	2017-06-13 21:00:00	9
0317-0018	2017-06-13 21:15:00	14
0317-0018	2017-06-13 21:30:00	144
0317-0018	2017-06-13 21:45:00	0
0317-0018	2017-06-13 22:00:00	0
0317-0018	2017-06-13 22:15:00	0
0317-0018	2017-06-13 22:30:00	0
0317-0018	2017-06-13 22:45:00	0
0317-0018	2017-06-13 23:00:00	0
0317-0018	2017-06-13 23:15:00	0
0317-0018	2017-06-13 23:30:00	0
0317-0018	2017-06-13 23:45:00	13
0317-0018	2017-06-14 00:00:00	0
0317-0018	2017-06-14 00:15:00	5
0317-0018	2017-06-14 00:30:00	0
0317-0018	2017-06-14 00:45:00	0
0317-0018	2017-06-14 01:00:00	5
0317-0018	2017-06-14 01:15:00	0
0317-0018	2017-06-14 01:30:00	0
0317-0018	2017-06-14 01:45:00	0
0317-0018	2017-06-14 02:00:00	0
0317-0018	2017-06-14 02:15:00	0
0317-0018	2017-06-14 02:30:00	0
0317-0018	2017-06-14 02:45:00	0
0317-0018	2017-06-14 03:00:00	0
0317-0018	2017-06-14 03:15:00	0
0317-0018	2017-06-14 03:30:00	0
0317-0018	2017-06-14 03:45:00	8
0317-0018	2017-06-14 04:00:00	0
0317-0018	2017-06-14 04:15:00	0
0317-0018	2017-06-14 04:30:00	0
0317-0018	2017-06-14 04:45:00	0
0317-0018	2017-06-14 05:00:00	0
0317-0018	2017-06-14 05:15:00	0
0317-0018	2017-06-14 05:30:00	0
0317-0018	2017-06-14 05:45:00	0
0317-0018	2017-06-14 06:00:00	0
0317-0018	2017-06-14 06:15:00	0
0317-0018	2017-06-14 06:30:00	54
0317-0018	2017-06-14 06:45:00	184
0317-0018	2017-06-14 07:00:00	87
0317-0018	2017-06-14 07:15:00	287
0317-0018	2017-06-14 07:30:00	235
0317-0018	2017-06-14 07:45:00	646
0317-0018	2017-06-14 08:00:00	0
0317-0018	2017-06-14 08:15:00	0
0317-0018	2017-06-14 08:30:00	8
0317-0018	2017-06-14 08:45:00	153
0317-0018	2017-06-14 09:00:00	130
0317-0018	2017-06-14 09:15:00	0
0317-0018	2017-06-14 09:30:00	71
0317-0018	2017-06-14 09:45:00	0
0317-0018	2017-06-14 10:00:00	0
0317-0018	2017-06-14 10:15:00	0
0317-0018	2017-06-14 10:30:00	163
0317-0018	2017-06-14 10:45:00	11
0317-0018	2017-06-14 11:00:00	0
0317-0018	2017-06-14 11:15:00	109
0317-0018	2017-06-14 11:30:00	111
0317-0018	2017-06-14 11:45:00	0
0317-0018	2017-06-14 12:00:00	271
0317-0018	2017-06-14 12:15:00	1072
0317-0018	2017-06-14 12:30:00	640
0317-0018	2017-06-14 12:45:00	1495
0317-0018	2017-06-14 13:00:00	204
0317-0018	2017-06-14 13:15:00	144
0317-0018	2017-06-14 13:30:00	263
0317-0018	2017-06-14 13:45:00	14
0317-0018	2017-06-14 14:00:00	18
0317-0018	2017-06-14 14:15:00	0
0317-0018	2017-06-14 14:30:00	209
0317-0018	2017-06-14 14:45:00	342
0317-0018	2017-06-14 15:00:00	321
0317-0018	2017-06-14 15:15:00	7
0317-0018	2017-06-14 15:30:00	0
0317-0018	2017-06-14 15:45:00	53
0317-0018	2017-06-14 16:00:00	85
0317-0018	2017-06-14 16:15:00	0
0317-0018	2017-06-14 16:30:00	52
0317-0018	2017-06-14 16:45:00	30
0317-0018	2017-06-14 17:00:00	0
0317-0018	2017-06-14 17:15:00	64
0317-0018	2017-06-14 17:30:00	315
0317-0018	2017-06-14 17:45:00	829
0317-0018	2017-06-14 18:00:00	2438
0317-0018	2017-06-14 18:15:00	2425
0317-0018	2017-06-14 18:30:00	802
0317-0018	2017-06-14 18:45:00	28
0317-0018	2017-06-14 19:00:00	243
0317-0018	2017-06-14 19:15:00	27
0317-0018	2017-06-14 19:30:00	46
0317-0018	2017-06-14 19:45:00	86
0317-0018	2017-06-14 20:00:00	279
0317-0018	2017-06-14 20:15:00	133
0317-0018	2017-06-14 20:30:00	0
0317-0018	2017-06-14 20:45:00	90
0317-0018	2017-06-14 21:00:00	136
0317-0018	2017-06-14 21:15:00	6
0317-0018	2017-06-14 21:30:00	0
0317-0018	2017-06-14 21:45:00	0
0317-0018	2017-06-14 22:00:00	0
0317-0018	2017-06-14 22:15:00	0
0317-0018	2017-06-14 22:30:00	0
0317-0018	2017-06-14 22:45:00	0
0317-0018	2017-06-14 23:00:00	0
0317-0018	2017-06-14 23:15:00	0
0317-0018	2017-06-14 23:30:00	0
0317-0018	2017-06-14 23:45:00	0
0317-0018	2017-06-15 00:00:00	0
0317-0018	2017-06-15 00:15:00	0
0317-0018	2017-06-15 00:30:00	0
0317-0018	2017-06-15 00:45:00	0
0317-0018	2017-06-15 01:00:00	0
0317-0018	2017-06-15 01:15:00	0
0317-0018	2017-06-15 01:30:00	0
0317-0018	2017-06-15 01:45:00	4
0317-0018	2017-06-15 02:00:00	0
0317-0018	2017-06-15 02:15:00	0
0317-0018	2017-06-15 02:30:00	0
0317-0018	2017-06-15 02:45:00	0
0317-0018	2017-06-15 03:00:00	0
0317-0018	2017-06-15 03:15:00	4
0317-0018	2017-06-15 03:30:00	0
0317-0018	2017-06-15 03:45:00	0
0317-0018	2017-06-15 04:00:00	0
0317-0018	2017-06-15 04:15:00	0
0317-0018	2017-06-15 04:30:00	0
0317-0018	2017-06-15 04:45:00	0
0317-0018	2017-06-15 05:00:00	14
0317-0018	2017-06-15 05:15:00	5
0317-0018	2017-06-15 05:30:00	0
0317-0018	2017-06-15 05:45:00	0
0317-0018	2017-06-15 06:00:00	16
0317-0018	2017-06-15 06:15:00	68
0317-0018	2017-06-15 06:30:00	28
0317-0018	2017-06-15 06:45:00	64
0317-0018	2017-06-15 07:00:00	242
0317-0018	2017-06-15 07:15:00	452
0317-0018	2017-06-15 07:30:00	304
0317-0018	2017-06-15 07:45:00	1464
0317-0018	2017-06-15 08:00:00	70
0317-0018	2017-06-15 08:15:00	477
0317-0018	2017-06-15 08:30:00	0
0317-0018	2017-06-15 08:45:00	8
0317-0018	2017-06-15 09:00:00	149
0317-0018	2017-06-15 09:15:00	107
0317-0018	2017-06-15 09:30:00	173
0317-0018	2017-06-15 09:45:00	0
0317-0018	2017-06-15 10:00:00	4
0317-0018	2017-06-15 10:15:00	144
0317-0018	2017-06-15 10:30:00	0
0317-0018	2017-06-15 10:45:00	0
0317-0018	2017-06-15 11:00:00	0
0317-0018	2017-06-15 11:15:00	209
0317-0018	2017-06-15 11:30:00	57
0317-0018	2017-06-15 11:45:00	150
0317-0018	2017-06-15 12:00:00	1536
0317-0018	2017-06-15 12:15:00	841
0317-0018	2017-06-15 12:30:00	876
0317-0018	2017-06-15 12:45:00	0
0317-0018	2017-06-15 13:00:00	0
0317-0018	2017-06-15 13:15:00	309
0317-0018	2017-06-15 13:30:00	43
0317-0018	2017-06-15 13:45:00	87
0317-0018	2017-06-15 14:00:00	4
0317-0018	2017-06-15 14:15:00	0
0317-0018	2017-06-15 14:30:00	0
0317-0018	2017-06-15 14:45:00	167
0317-0018	2017-06-15 15:00:00	762
0317-0018	2017-06-15 15:15:00	0
0317-0018	2017-06-15 15:30:00	0
0317-0018	2017-06-15 15:45:00	0
0317-0018	2017-06-15 16:00:00	0
0317-0018	2017-06-15 16:15:00	0
0317-0018	2017-06-15 16:30:00	0
0317-0018	2017-06-15 16:45:00	0
0317-0018	2017-06-15 17:00:00	0
0317-0018	2017-06-15 17:15:00	0
0317-0018	2017-06-15 17:30:00	224
0317-0018	2017-06-15 17:45:00	754
0317-0018	2017-06-15 18:00:00	181
0317-0018	2017-06-15 18:15:00	1334
0317-0018	2017-06-15 18:30:00	42
0317-0018	2017-06-15 18:45:00	243
0317-0018	2017-06-15 19:00:00	111
0317-0018	2017-06-15 19:15:00	0
0317-0018	2017-06-15 19:30:00	355
0317-0018	2017-06-15 19:45:00	32
0317-0018	2017-06-15 20:00:00	177
0317-0018	2017-06-15 20:15:00	131
0317-0018	2017-06-15 20:30:00	84
0317-0018	2017-06-15 20:45:00	174
0317-0018	2017-06-15 21:00:00	828
0317-0018	2017-06-15 21:15:00	29
0317-0018	2017-06-15 21:30:00	485
0317-0018	2017-06-15 21:45:00	582
0317-0018	2017-06-15 22:00:00	0
0317-0018	2017-06-15 22:15:00	0
0317-0018	2017-06-15 22:30:00	0
0317-0018	2017-06-15 22:45:00	166
0317-0018	2017-06-15 23:00:00	0
0317-0018	2017-06-15 23:15:00	0
0317-0018	2017-06-15 23:30:00	0
0317-0018	2017-06-15 23:45:00	0
0317-0018	2017-06-16 00:00:00	0
0317-0018	2017-06-16 00:15:00	0
0317-0018	2017-06-16 00:30:00	0
0317-0018	2017-06-16 00:45:00	0
0317-0018	2017-06-16 01:00:00	10
0317-0018	2017-06-16 01:15:00	0
0317-0018	2017-06-16 01:30:00	0
0317-0018	2017-06-16 01:45:00	22
0317-0018	2017-06-16 02:00:00	0
0317-0018	2017-06-16 02:15:00	0
0317-0018	2017-06-16 02:30:00	6
0317-0018	2017-06-16 02:45:00	0
0317-0018	2017-06-16 03:00:00	0
0317-0018	2017-06-16 03:15:00	0
0317-0018	2017-06-16 03:30:00	0
0317-0018	2017-06-16 03:45:00	0
0317-0018	2017-06-16 04:00:00	0
0317-0018	2017-06-16 04:15:00	0
0317-0018	2017-06-16 04:30:00	0
0317-0018	2017-06-16 04:45:00	0
0317-0018	2017-06-16 05:00:00	8
0317-0018	2017-06-16 05:15:00	0
0317-0018	2017-06-16 05:30:00	0
0317-0018	2017-06-16 05:45:00	0
0317-0018	2017-06-16 06:00:00	0
0317-0018	2017-06-16 06:15:00	58
0317-0018	2017-06-16 06:30:00	225
0317-0018	2017-06-16 06:45:00	253
0317-0018	2017-06-16 07:00:00	203
0317-0018	2017-06-16 07:15:00	297
0317-0018	2017-06-16 07:30:00	79
0317-0018	2017-06-16 07:45:00	507
0317-0018	2017-06-16 08:00:00	16
0317-0018	2017-06-16 08:15:00	74
0317-0018	2017-06-16 08:30:00	81
0317-0018	2017-06-16 08:45:00	174
0317-0018	2017-06-16 09:00:00	234
0317-0018	2017-06-16 09:15:00	156
0317-0018	2017-06-16 09:30:00	57
0317-0018	2017-06-16 09:45:00	0
0317-0018	2017-06-16 10:00:00	0
0317-0018	2017-06-16 10:15:00	4
0317-0018	2017-06-16 10:30:00	0
0317-0018	2017-06-16 10:45:00	223
0317-0018	2017-06-16 11:00:00	10
0317-0018	2017-06-16 11:15:00	0
0317-0018	2017-06-16 11:30:00	0
0317-0018	2017-06-16 11:45:00	0
0317-0018	2017-06-16 12:00:00	134
0317-0018	2017-06-16 12:15:00	0
0317-0018	2017-06-16 12:30:00	0
0317-0018	2017-06-16 12:45:00	0
0317-0018	2017-06-16 13:00:00	9
0317-0018	2017-06-16 13:15:00	35
0317-0018	2017-06-16 13:30:00	150
0317-0018	2017-06-16 13:45:00	32
0317-0018	2017-06-16 14:00:00	230
0317-0018	2017-06-16 14:15:00	900
0317-0018	2017-06-16 14:30:00	61
0317-0018	2017-06-16 14:45:00	15
0317-0018	2017-06-16 15:00:00	58
0317-0018	2017-06-16 15:15:00	131
0317-0018	2017-06-16 15:30:00	0
0317-0018	2017-06-16 15:45:00	0
0317-0018	2017-06-16 16:00:00	36
0317-0018	2017-06-16 16:15:00	12
0317-0018	2017-06-16 16:30:00	0
0317-0018	2017-06-16 16:45:00	22
0317-0018	2017-06-16 17:00:00	0
0317-0018	2017-06-16 17:15:00	15
0317-0018	2017-06-16 17:30:00	211
0317-0018	2017-06-16 17:45:00	543
0317-0018	2017-06-16 18:00:00	428
0317-0018	2017-06-16 18:15:00	1045
0317-0018	2017-06-16 18:30:00	60
0317-0018	2017-06-16 18:45:00	0
0317-0018	2017-06-16 19:00:00	0
0317-0018	2017-06-16 19:15:00	0
0317-0018	2017-06-16 19:30:00	0
0317-0018	2017-06-16 19:45:00	0
0317-0018	2017-06-16 20:00:00	0
0317-0018	2017-06-16 20:15:00	0
0317-0018	2017-06-16 20:30:00	0
0317-0018	2017-06-16 20:45:00	0
0317-0018	2017-06-16 21:00:00	0
0317-0018	2017-06-16 21:15:00	0
0317-0018	2017-06-16 21:30:00	0
0317-0018	2017-06-16 21:45:00	0
0317-0018	2017-06-16 22:00:00	0
0317-0018	2017-06-16 22:15:00	0
0317-0018	2017-06-16 22:30:00	0
0317-0018	2017-06-16 22:45:00	0
0317-0018	2017-06-16 23:00:00	0
0317-0018	2017-06-16 23:15:00	0
0317-0018	2017-06-16 23:30:00	0
0317-0018	2017-06-16 23:45:00	0
