## Supplementary Data 2 for "Digital phenotyping by consumer wearables identifies sleep-associated markers of cardiovascular disease risk and biological aging": ActivityTable_0317-0028-NHC.tsv

0317-0028	2017-04-24 00:00:00	0
0317-0028	2017-04-24 00:15:00	0
0317-0028	2017-04-24 00:30:00	0
0317-0028	2017-04-24 00:45:00	0
0317-0028	2017-04-24 01:00:00	0
0317-0028	2017-04-24 01:15:00	0
0317-0028	2017-04-24 01:30:00	0
0317-0028	2017-04-24 01:45:00	0
0317-0028	2017-04-24 02:00:00	0
0317-0028	2017-04-24 02:15:00	0
0317-0028	2017-04-24 02:30:00	0
0317-0028	2017-04-24 02:45:00	0
0317-0028	2017-04-24 03:00:00	0
0317-0028	2017-04-24 03:15:00	0
0317-0028	2017-04-24 03:30:00	0
0317-0028	2017-04-24 03:45:00	0
0317-0028	2017-04-24 04:00:00	0
0317-0028	2017-04-24 04:15:00	0
0317-0028	2017-04-24 04:30:00	0
0317-0028	2017-04-24 04:45:00	0
0317-0028	2017-04-24 05:00:00	0
0317-0028	2017-04-24 05:15:00	0
0317-0028	2017-04-24 05:30:00	0
0317-0028	2017-04-24 05:45:00	0
0317-0028	2017-04-24 06:00:00	0
0317-0028	2017-04-24 06:15:00	0
0317-0028	2017-04-24 06:30:00	0
0317-0028	2017-04-24 06:45:00	0
0317-0028	2017-04-24 07:00:00	0
0317-0028	2017-04-24 07:15:00	0
0317-0028	2017-04-24 07:30:00	0
0317-0028	2017-04-24 07:45:00	0
0317-0028	2017-04-24 08:00:00	0
0317-0028	2017-04-24 08:15:00	0
0317-0028	2017-04-24 08:30:00	0
0317-0028	2017-04-24 08:45:00	0
0317-0028	2017-04-24 09:00:00	0
0317-0028	2017-04-24 09:15:00	0
0317-0028	2017-04-24 09:30:00	0
0317-0028	2017-04-24 09:45:00	0
0317-0028	2017-04-24 10:00:00	0
0317-0028	2017-04-24 10:15:00	5
0317-0028	2017-04-24 10:30:00	0
0317-0028	2017-04-24 10:45:00	0
0317-0028	2017-04-24 11:00:00	0
0317-0028	2017-04-24 11:15:00	0
0317-0028	2017-04-24 11:30:00	0
0317-0028	2017-04-24 11:45:00	0
0317-0028	2017-04-24 12:00:00	0
0317-0028	2017-04-24 12:15:00	0
0317-0028	2017-04-24 12:30:00	0
0317-0028	2017-04-24 12:45:00	0
0317-0028	2017-04-24 13:00:00	0
0317-0028	2017-04-24 13:15:00	0
0317-0028	2017-04-24 13:30:00	0
0317-0028	2017-04-24 13:45:00	0
0317-0028	2017-04-24 14:00:00	0
0317-0028	2017-04-24 14:15:00	0
0317-0028	2017-04-24 14:30:00	0
0317-0028	2017-04-24 14:45:00	0
0317-0028	2017-04-24 15:00:00	0
0317-0028	2017-04-24 15:15:00	0
0317-0028	2017-04-24 15:30:00	0
0317-0028	2017-04-24 15:45:00	0
0317-0028	2017-04-24 16:00:00	0
0317-0028	2017-04-24 16:15:00	0
0317-0028	2017-04-24 16:30:00	0
0317-0028	2017-04-24 16:45:00	0
0317-0028	2017-04-24 17:00:00	0
0317-0028	2017-04-24 17:15:00	0
0317-0028	2017-04-24 17:30:00	0
0317-0028	2017-04-24 17:45:00	0
0317-0028	2017-04-24 18:00:00	0
0317-0028	2017-04-24 18:15:00	0
0317-0028	2017-04-24 18:30:00	0
0317-0028	2017-04-24 18:45:00	0
0317-0028	2017-04-24 19:00:00	0
0317-0028	2017-04-24 19:15:00	0
0317-0028	2017-04-24 19:30:00	0
0317-0028	2017-04-24 19:45:00	0
0317-0028	2017-04-24 20:00:00	0
0317-0028	2017-04-24 20:15:00	0
0317-0028	2017-04-24 20:30:00	0
0317-0028	2017-04-24 20:45:00	0
0317-0028	2017-04-24 21:00:00	0
0317-0028	2017-04-24 21:15:00	0
0317-0028	2017-04-24 21:30:00	0
0317-0028	2017-04-24 21:45:00	0
0317-0028	2017-04-24 22:00:00	0
0317-0028	2017-04-24 22:15:00	0
0317-0028	2017-04-24 22:30:00	0
0317-0028	2017-04-24 22:45:00	0
0317-0028	2017-04-24 23:00:00	0
0317-0028	2017-04-24 23:15:00	0
0317-0028	2017-04-24 23:30:00	0
0317-0028	2017-04-24 23:45:00	0
0317-0028	2017-04-25 00:00:00	0
0317-0028	2017-04-25 00:15:00	0
0317-0028	2017-04-25 00:30:00	0
0317-0028	2017-04-25 00:45:00	0
0317-0028	2017-04-25 01:00:00	0
0317-0028	2017-04-25 01:15:00	0
0317-0028	2017-04-25 01:30:00	0
0317-0028	2017-04-25 01:45:00	0
0317-0028	2017-04-25 02:00:00	0
0317-0028	2017-04-25 02:15:00	0
0317-0028	2017-04-25 02:30:00	0
0317-0028	2017-04-25 02:45:00	0
0317-0028	2017-04-25 03:00:00	0
0317-0028	2017-04-25 03:15:00	0
0317-0028	2017-04-25 03:30:00	0
0317-0028	2017-04-25 03:45:00	0
0317-0028	2017-04-25 04:00:00	0
0317-0028	2017-04-25 04:15:00	0
0317-0028	2017-04-25 04:30:00	51
0317-0028	2017-04-25 04:45:00	0
0317-0028	2017-04-25 05:00:00	0
0317-0028	2017-04-25 05:15:00	0
0317-0028	2017-04-25 05:30:00	0
0317-0028	2017-04-25 05:45:00	0
0317-0028	2017-04-25 06:00:00	4
0317-0028	2017-04-25 06:15:00	0
0317-0028	2017-04-25 06:30:00	0
0317-0028	2017-04-25 06:45:00	0
0317-0028	2017-04-25 07:00:00	68
0317-0028	2017-04-25 07:15:00	255
0317-0028	2017-04-25 07:30:00	227
0317-0028	2017-04-25 07:45:00	973
0317-0028	2017-04-25 08:00:00	973
0317-0028	2017-04-25 08:15:00	174
0317-0028	2017-04-25 08:30:00	56
0317-0028	2017-04-25 08:45:00	228
0317-0028	2017-04-25 09:00:00	204
0317-0028	2017-04-25 09:15:00	980
0317-0028	2017-04-25 09:30:00	795
0317-0028	2017-04-25 09:45:00	70
0317-0028	2017-04-25 10:00:00	25
0317-0028	2017-04-25 10:15:00	856
0317-0028	2017-04-25 10:30:00	125
0317-0028	2017-04-25 10:45:00	110
0317-0028	2017-04-25 11:00:00	82
0317-0028	2017-04-25 11:15:00	40
0317-0028	2017-04-25 11:30:00	59
0317-0028	2017-04-25 11:45:00	0
0317-0028	2017-04-25 12:00:00	0
0317-0028	2017-04-25 12:15:00	0
0317-0028	2017-04-25 12:30:00	0
0317-0028	2017-04-25 12:45:00	0
0317-0028	2017-04-25 13:00:00	75
0317-0028	2017-04-25 13:15:00	300
0317-0028	2017-04-25 13:30:00	310
0317-0028	2017-04-25 13:45:00	292
0317-0028	2017-04-25 14:00:00	136
0317-0028	2017-04-25 14:15:00	68
0317-0028	2017-04-25 14:30:00	93
0317-0028	2017-04-25 14:45:00	7
0317-0028	2017-04-25 15:00:00	0
0317-0028	2017-04-25 15:15:00	0
0317-0028	2017-04-25 15:30:00	0
0317-0028	2017-04-25 15:45:00	0
0317-0028	2017-04-25 16:00:00	0
0317-0028	2017-04-25 16:15:00	749
0317-0028	2017-04-25 16:30:00	251
0317-0028	2017-04-25 16:45:00	302
0317-0028	2017-04-25 17:00:00	290
0317-0028	2017-04-25 17:15:00	254
0317-0028	2017-04-25 17:30:00	125
0317-0028	2017-04-25 17:45:00	243
0317-0028	2017-04-25 18:00:00	902
0317-0028	2017-04-25 18:15:00	1012
0317-0028	2017-04-25 18:30:00	405
0317-0028	2017-04-25 18:45:00	221
0317-0028	2017-04-25 19:00:00	206
0317-0028	2017-04-25 19:15:00	98
0317-0028	2017-04-25 19:30:00	197
0317-0028	2017-04-25 19:45:00	20
0317-0028	2017-04-25 20:00:00	137
0317-0028	2017-04-25 20:15:00	0
0317-0028	2017-04-25 20:30:00	0
0317-0028	2017-04-25 20:45:00	56
0317-0028	2017-04-25 21:00:00	112
0317-0028	2017-04-25 21:15:00	28
0317-0028	2017-04-25 21:30:00	136
0317-0028	2017-04-25 21:45:00	38
0317-0028	2017-04-25 22:00:00	49
0317-0028	2017-04-25 22:15:00	0
0317-0028	2017-04-25 22:30:00	0
0317-0028	2017-04-25 22:45:00	13
0317-0028	2017-04-25 23:00:00	69
0317-0028	2017-04-25 23:15:00	23
0317-0028	2017-04-25 23:30:00	0
0317-0028	2017-04-25 23:45:00	29
0317-0028	2017-04-26 00:00:00	0
0317-0028	2017-04-26 00:15:00	0
0317-0028	2017-04-26 00:30:00	0
0317-0028	2017-04-26 00:45:00	0
0317-0028	2017-04-26 01:00:00	0
0317-0028	2017-04-26 01:15:00	0
0317-0028	2017-04-26 01:30:00	0
0317-0028	2017-04-26 01:45:00	0
0317-0028	2017-04-26 02:00:00	0
0317-0028	2017-04-26 02:15:00	0
0317-0028	2017-04-26 02:30:00	0
0317-0028	2017-04-26 02:45:00	0
0317-0028	2017-04-26 03:00:00	0
0317-0028	2017-04-26 03:15:00	12
0317-0028	2017-04-26 03:30:00	0
0317-0028	2017-04-26 03:45:00	9
0317-0028	2017-04-26 04:00:00	0
0317-0028	2017-04-26 04:15:00	77
0317-0028	2017-04-26 04:30:00	0
0317-0028	2017-04-26 04:45:00	0
0317-0028	2017-04-26 05:00:00	0
0317-0028	2017-04-26 05:15:00	0
0317-0028	2017-04-26 05:30:00	0
0317-0028	2017-04-26 05:45:00	0
0317-0028	2017-04-26 06:00:00	0
0317-0028	2017-04-26 06:15:00	0
0317-0028	2017-04-26 06:30:00	0
0317-0028	2017-04-26 06:45:00	0
0317-0028	2017-04-26 07:00:00	0
0317-0028	2017-04-26 07:15:00	66
0317-0028	2017-04-26 07:30:00	231
0317-0028	2017-04-26 07:45:00	857
0317-0028	2017-04-26 08:00:00	1125
0317-0028	2017-04-26 08:15:00	460
0317-0028	2017-04-26 08:30:00	58
0317-0028	2017-04-26 08:45:00	27
0317-0028	2017-04-26 09:00:00	0
0317-0028	2017-04-26 09:15:00	0
0317-0028	2017-04-26 09:30:00	57
0317-0028	2017-04-26 09:45:00	149
0317-0028	2017-04-26 10:00:00	79
0317-0028	2017-04-26 10:15:00	36
0317-0028	2017-04-26 10:30:00	133
0317-0028	2017-04-26 10:45:00	59
0317-0028	2017-04-26 11:00:00	7
0317-0028	2017-04-26 11:15:00	107
0317-0028	2017-04-26 11:30:00	6
0317-0028	2017-04-26 11:45:00	0
0317-0028	2017-04-26 12:00:00	0
0317-0028	2017-04-26 12:15:00	0
0317-0028	2017-04-26 12:30:00	178
0317-0028	2017-04-26 12:45:00	288
0317-0028	2017-04-26 13:00:00	290
0317-0028	2017-04-26 13:15:00	180
0317-0028	2017-04-26 13:30:00	670
0317-0028	2017-04-26 13:45:00	163
0317-0028	2017-04-26 14:00:00	213
0317-0028	2017-04-26 14:15:00	262
0317-0028	2017-04-26 14:30:00	81
0317-0028	2017-04-26 14:45:00	124
0317-0028	2017-04-26 15:00:00	47
0317-0028	2017-04-26 15:15:00	4
0317-0028	2017-04-26 15:30:00	76
0317-0028	2017-04-26 15:45:00	541
0317-0028	2017-04-26 16:00:00	11
0317-0028	2017-04-26 16:15:00	6
0317-0028	2017-04-26 16:30:00	49
0317-0028	2017-04-26 16:45:00	25
0317-0028	2017-04-26 17:00:00	13
0317-0028	2017-04-26 17:15:00	457
0317-0028	2017-04-26 17:30:00	107
0317-0028	2017-04-26 17:45:00	143
0317-0028	2017-04-26 18:00:00	791
0317-0028	2017-04-26 18:15:00	521
0317-0028	2017-04-26 18:30:00	871
0317-0028	2017-04-26 18:45:00	224
0317-0028	2017-04-26 19:00:00	87
0317-0028	2017-04-26 19:15:00	0
0317-0028	2017-04-26 19:30:00	54
0317-0028	2017-04-26 19:45:00	168
0317-0028	2017-04-26 20:00:00	136
0317-0028	2017-04-26 20:15:00	177
0317-0028	2017-04-26 20:30:00	17
0317-0028	2017-04-26 20:45:00	25
0317-0028	2017-04-26 21:00:00	25
0317-0028	2017-04-26 21:15:00	39
0317-0028	2017-04-26 21:30:00	98
0317-0028	2017-04-26 21:45:00	36
0317-0028	2017-04-26 22:00:00	44
0317-0028	2017-04-26 22:15:00	58
0317-0028	2017-04-26 22:30:00	34
0317-0028	2017-04-26 22:45:00	16
0317-0028	2017-04-26 23:00:00	0
0317-0028	2017-04-26 23:15:00	11
0317-0028	2017-04-26 23:30:00	27
0317-0028	2017-04-26 23:45:00	161
0317-0028	2017-04-27 00:00:00	0
0317-0028	2017-04-27 00:15:00	0
0317-0028	2017-04-27 00:30:00	0
0317-0028	2017-04-27 00:45:00	56
0317-0028	2017-04-27 01:00:00	0
0317-0028	2017-04-27 01:15:00	0
0317-0028	2017-04-27 01:30:00	0
0317-0028	2017-04-27 01:45:00	0
0317-0028	2017-04-27 02:00:00	0
0317-0028	2017-04-27 02:15:00	0
0317-0028	2017-04-27 02:30:00	0
0317-0028	2017-04-27 02:45:00	0
0317-0028	2017-04-27 03:00:00	0
0317-0028	2017-04-27 03:15:00	9
0317-0028	2017-04-27 03:30:00	6
0317-0028	2017-04-27 03:45:00	7
0317-0028	2017-04-27 04:00:00	0
0317-0028	2017-04-27 04:15:00	0
0317-0028	2017-04-27 04:30:00	0
0317-0028	2017-04-27 04:45:00	0
0317-0028	2017-04-27 05:00:00	0
0317-0028	2017-04-27 05:15:00	0
0317-0028	2017-04-27 05:30:00	62
0317-0028	2017-04-27 05:45:00	0
0317-0028	2017-04-27 06:00:00	0
0317-0028	2017-04-27 06:15:00	0
0317-0028	2017-04-27 06:30:00	0
0317-0028	2017-04-27 06:45:00	0
0317-0028	2017-04-27 07:00:00	113
0317-0028	2017-04-27 07:15:00	270
0317-0028	2017-04-27 07:30:00	1304
0317-0028	2017-04-27 07:45:00	972
0317-0028	2017-04-27 08:00:00	217
0317-0028	2017-04-27 08:15:00	0
0317-0028	2017-04-27 08:30:00	175
0317-0028	2017-04-27 08:45:00	122
0317-0028	2017-04-27 09:00:00	313
0317-0028	2017-04-27 09:15:00	29
0317-0028	2017-04-27 09:30:00	12
0317-0028	2017-04-27 09:45:00	0
0317-0028	2017-04-27 10:00:00	415
0317-0028	2017-04-27 10:15:00	0
0317-0028	2017-04-27 10:30:00	0
0317-0028	2017-04-27 10:45:00	112
0317-0028	2017-04-27 11:00:00	225
0317-0028	2017-04-27 11:15:00	95
0317-0028	2017-04-27 11:30:00	618
0317-0028	2017-04-27 11:45:00	332
0317-0028	2017-04-27 12:00:00	15
0317-0028	2017-04-27 12:15:00	148
0317-0028	2017-04-27 12:30:00	222
0317-0028	2017-04-27 12:45:00	320
0317-0028	2017-04-27 13:00:00	524
0317-0028	2017-04-27 13:15:00	0
0317-0028	2017-04-27 13:30:00	0
0317-0028	2017-04-27 13:45:00	0
0317-0028	2017-04-27 14:00:00	0
0317-0028	2017-04-27 14:15:00	221
0317-0028	2017-04-27 14:30:00	353
0317-0028	2017-04-27 14:45:00	0
0317-0028	2017-04-27 15:00:00	0
0317-0028	2017-04-27 15:15:00	0
0317-0028	2017-04-27 15:30:00	151
0317-0028	2017-04-27 15:45:00	157
0317-0028	2017-04-27 16:00:00	17
0317-0028	2017-04-27 16:15:00	548
0317-0028	2017-04-27 16:30:00	542
0317-0028	2017-04-27 16:45:00	333
0317-0028	2017-04-27 17:00:00	1096
0317-0028	2017-04-27 17:15:00	271
0317-0028	2017-04-27 17:30:00	7
0317-0028	2017-04-27 17:45:00	13
0317-0028	2017-04-27 18:00:00	401
0317-0028	2017-04-27 18:15:00	156
0317-0028	2017-04-27 18:30:00	189
0317-0028	2017-04-27 18:45:00	0
0317-0028	2017-04-27 19:00:00	0
0317-0028	2017-04-27 19:15:00	0
0317-0028	2017-04-27 19:30:00	26
0317-0028	2017-04-27 19:45:00	285
0317-0028	2017-04-27 20:00:00	138
0317-0028	2017-04-27 20:15:00	0
0317-0028	2017-04-27 20:30:00	28
0317-0028	2017-04-27 20:45:00	52
0317-0028	2017-04-27 21:00:00	163
0317-0028	2017-04-27 21:15:00	25
0317-0028	2017-04-27 21:30:00	14
0317-0028	2017-04-27 21:45:00	151
0317-0028	2017-04-27 22:00:00	145
0317-0028	2017-04-27 22:15:00	51
0317-0028	2017-04-27 22:30:00	17
0317-0028	2017-04-27 22:45:00	9
0317-0028	2017-04-27 23:00:00	0
0317-0028	2017-04-27 23:15:00	24
0317-0028	2017-04-27 23:30:00	54
0317-0028	2017-04-27 23:45:00	0
0317-0028	2017-04-28 00:00:00	0
0317-0028	2017-04-28 00:15:00	0
0317-0028	2017-04-28 00:30:00	0
0317-0028	2017-04-28 00:45:00	0
0317-0028	2017-04-28 01:00:00	0
0317-0028	2017-04-28 01:15:00	0
0317-0028	2017-04-28 01:30:00	0
0317-0028	2017-04-28 01:45:00	0
0317-0028	2017-04-28 02:00:00	0
0317-0028	2017-04-28 02:15:00	0
0317-0028	2017-04-28 02:30:00	0
0317-0028	2017-04-28 02:45:00	0
0317-0028	2017-04-28 03:00:00	23
0317-0028	2017-04-28 03:15:00	0
0317-0028	2017-04-28 03:30:00	0
0317-0028	2017-04-28 03:45:00	0
0317-0028	2017-04-28 04:00:00	0
0317-0028	2017-04-28 04:15:00	0
0317-0028	2017-04-28 04:30:00	0
0317-0028	2017-04-28 04:45:00	0
0317-0028	2017-04-28 05:00:00	0
0317-0028	2017-04-28 05:15:00	0
0317-0028	2017-04-28 05:30:00	0
0317-0028	2017-04-28 05:45:00	0
0317-0028	2017-04-28 06:00:00	6
0317-0028	2017-04-28 06:15:00	0
0317-0028	2017-04-28 06:30:00	0
0317-0028	2017-04-28 06:45:00	0
0317-0028	2017-04-28 07:00:00	0
0317-0028	2017-04-28 07:15:00	0
0317-0028	2017-04-28 07:30:00	0
0317-0028	2017-04-28 07:45:00	213
0317-0028	2017-04-28 08:00:00	1063
0317-0028	2017-04-28 08:15:00	1132
0317-0028	2017-04-28 08:30:00	240
0317-0028	2017-04-28 08:45:00	132
0317-0028	2017-04-28 09:00:00	414
0317-0028	2017-04-28 09:15:00	291
0317-0028	2017-04-28 09:30:00	461
0317-0028	2017-04-28 09:45:00	311
0317-0028	2017-04-28 10:00:00	131
0317-0028	2017-04-28 10:15:00	223
0317-0028	2017-04-28 10:30:00	144
0317-0028	2017-04-28 10:45:00	0
0317-0028	2017-04-28 11:00:00	128
0317-0028	2017-04-28 11:15:00	157
0317-0028	2017-04-28 11:30:00	0
0317-0028	2017-04-28 11:45:00	92
0317-0028	2017-04-28 12:00:00	115
0317-0028	2017-04-28 12:15:00	53
0317-0028	2017-04-28 12:30:00	68
0317-0028	2017-04-28 12:45:00	164
0317-0028	2017-04-28 13:00:00	0
0317-0028	2017-04-28 13:15:00	55
0317-0028	2017-04-28 13:30:00	0
0317-0028	2017-04-28 13:45:00	42
0317-0028	2017-04-28 14:00:00	0
0317-0028	2017-04-28 14:15:00	0
0317-0028	2017-04-28 14:30:00	0
0317-0028	2017-04-28 14:45:00	0
0317-0028	2017-04-28 15:00:00	119
0317-0028	2017-04-28 15:15:00	0
0317-0028	2017-04-28 15:30:00	9
0317-0028	2017-04-28 15:45:00	119
0317-0028	2017-04-28 16:00:00	98
0317-0028	2017-04-28 16:15:00	325
0317-0028	2017-04-28 16:30:00	300
0317-0028	2017-04-28 16:45:00	237
0317-0028	2017-04-28 17:00:00	15
0317-0028	2017-04-28 17:15:00	468
0317-0028	2017-04-28 17:30:00	306
0317-0028	2017-04-28 17:45:00	0
0317-0028	2017-04-28 18:00:00	285
0317-0028	2017-04-28 18:15:00	431
0317-0028	2017-04-28 18:30:00	129
0317-0028	2017-04-28 18:45:00	214
0317-0028	2017-04-28 19:00:00	121
0317-0028	2017-04-28 19:15:00	176
0317-0028	2017-04-28 19:30:00	32
0317-0028	2017-04-28 19:45:00	105
0317-0028	2017-04-28 20:00:00	77
0317-0028	2017-04-28 20:15:00	54
0317-0028	2017-04-28 20:30:00	0
0317-0028	2017-04-28 20:45:00	119
0317-0028	2017-04-28 21:00:00	42
0317-0028	2017-04-28 21:15:00	70
0317-0028	2017-04-28 21:30:00	32
0317-0028	2017-04-28 21:45:00	29
0317-0028	2017-04-28 22:00:00	15
0317-0028	2017-04-28 22:15:00	0
0317-0028	2017-04-28 22:30:00	10
0317-0028	2017-04-28 22:45:00	127
0317-0028	2017-04-28 23:00:00	49
0317-0028	2017-04-28 23:15:00	0
0317-0028	2017-04-28 23:30:00	0
0317-0028	2017-04-28 23:45:00	43
0317-0028	2017-04-29 00:00:00	0
0317-0028	2017-04-29 00:15:00	0
0317-0028	2017-04-29 00:30:00	0
0317-0028	2017-04-29 00:45:00	0
0317-0028	2017-04-29 01:00:00	0
0317-0028	2017-04-29 01:15:00	0
0317-0028	2017-04-29 01:30:00	0
0317-0028	2017-04-29 01:45:00	0
0317-0028	2017-04-29 02:00:00	0
0317-0028	2017-04-29 02:15:00	0
0317-0028	2017-04-29 02:30:00	0
0317-0028	2017-04-29 02:45:00	0
0317-0028	2017-04-29 03:00:00	0
0317-0028	2017-04-29 03:15:00	6
0317-0028	2017-04-29 03:30:00	115
0317-0028	2017-04-29 03:45:00	0
0317-0028	2017-04-29 04:00:00	0
0317-0028	2017-04-29 04:15:00	0
0317-0028	2017-04-29 04:30:00	0
0317-0028	2017-04-29 04:45:00	0
0317-0028	2017-04-29 05:00:00	0
0317-0028	2017-04-29 05:15:00	0
0317-0028	2017-04-29 05:30:00	7
0317-0028	2017-04-29 05:45:00	0
0317-0028	2017-04-29 06:00:00	0
0317-0028	2017-04-29 06:15:00	0
0317-0028	2017-04-29 06:30:00	0
0317-0028	2017-04-29 06:45:00	6
0317-0028	2017-04-29 07:00:00	51
0317-0028	2017-04-29 07:15:00	110
0317-0028	2017-04-29 07:30:00	45
0317-0028	2017-04-29 07:45:00	95
0317-0028	2017-04-29 08:00:00	161
0317-0028	2017-04-29 08:15:00	126
0317-0028	2017-04-29 08:30:00	112
0317-0028	2017-04-29 08:45:00	10
0317-0028	2017-04-29 09:00:00	19
0317-0028	2017-04-29 09:15:00	318
0317-0028	2017-04-29 09:30:00	173
0317-0028	2017-04-29 09:45:00	266
0317-0028	2017-04-29 10:00:00	567
0317-0028	2017-04-29 10:15:00	366
0317-0028	2017-04-29 10:30:00	594
0317-0028	2017-04-29 10:45:00	240
0317-0028	2017-04-29 11:00:00	247
0317-0028	2017-04-29 11:15:00	157
0317-0028	2017-04-29 11:30:00	85
0317-0028	2017-04-29 11:45:00	260
0317-0028	2017-04-29 12:00:00	173
0317-0028	2017-04-29 12:15:00	99
0317-0028	2017-04-29 12:30:00	104
0317-0028	2017-04-29 12:45:00	40
0317-0028	2017-04-29 13:00:00	53
0317-0028	2017-04-29 13:15:00	36
0317-0028	2017-04-29 13:30:00	278
0317-0028	2017-04-29 13:45:00	126
0317-0028	2017-04-29 14:00:00	48
0317-0028	2017-04-29 14:15:00	0
0317-0028	2017-04-29 14:30:00	0
0317-0028	2017-04-29 14:45:00	0
0317-0028	2017-04-29 15:00:00	0
0317-0028	2017-04-29 15:15:00	0
0317-0028	2017-04-29 15:30:00	46
0317-0028	2017-04-29 15:45:00	151
0317-0028	2017-04-29 16:00:00	38
0317-0028	2017-04-29 16:15:00	0
0317-0028	2017-04-29 16:30:00	0
0317-0028	2017-04-29 16:45:00	0
0317-0028	2017-04-29 17:00:00	0
0317-0028	2017-04-29 17:15:00	0
0317-0028	2017-04-29 17:30:00	0
0317-0028	2017-04-29 17:45:00	67
0317-0028	2017-04-29 18:00:00	0
0317-0028	2017-04-29 18:15:00	0
0317-0028	2017-04-29 18:30:00	0
0317-0028	2017-04-29 18:45:00	0
0317-0028	2017-04-29 19:00:00	0
0317-0028	2017-04-29 19:15:00	0
0317-0028	2017-04-29 19:30:00	0
0317-0028	2017-04-29 19:45:00	0
0317-0028	2017-04-29 20:00:00	0
0317-0028	2017-04-29 20:15:00	0
0317-0028	2017-04-29 20:30:00	0
0317-0028	2017-04-29 20:45:00	0
0317-0028	2017-04-29 21:00:00	52
0317-0028	2017-04-29 21:15:00	0
0317-0028	2017-04-29 21:30:00	0
0317-0028	2017-04-29 21:45:00	0
0317-0028	2017-04-29 22:00:00	0
0317-0028	2017-04-29 22:15:00	0
0317-0028	2017-04-29 22:30:00	0
0317-0028	2017-04-29 22:45:00	0
0317-0028	2017-04-29 23:00:00	0
0317-0028	2017-04-29 23:15:00	0
0317-0028	2017-04-29 23:30:00	0
0317-0028	2017-04-29 23:45:00	0
