## Supplementary Data 2 for "Digital phenotyping by consumer wearables identifies sleep-associated markers of cardiovascular disease risk and biological aging": ActivityTable_0317-0038-NHC.tsv

0317-0038	2017-05-09 00:00:00	0
0317-0038	2017-05-09 00:15:00	0
0317-0038	2017-05-09 00:30:00	0
0317-0038	2017-05-09 00:45:00	0
0317-0038	2017-05-09 01:00:00	0
0317-0038	2017-05-09 01:15:00	0
0317-0038	2017-05-09 01:30:00	0
0317-0038	2017-05-09 01:45:00	0
0317-0038	2017-05-09 02:00:00	0
0317-0038	2017-05-09 02:15:00	0
0317-0038	2017-05-09 02:30:00	0
0317-0038	2017-05-09 02:45:00	0
0317-0038	2017-05-09 03:00:00	0
0317-0038	2017-05-09 03:15:00	0
0317-0038	2017-05-09 03:30:00	0
0317-0038	2017-05-09 03:45:00	0
0317-0038	2017-05-09 04:00:00	0
0317-0038	2017-05-09 04:15:00	0
0317-0038	2017-05-09 04:30:00	0
0317-0038	2017-05-09 04:45:00	0
0317-0038	2017-05-09 05:00:00	0
0317-0038	2017-05-09 05:15:00	0
0317-0038	2017-05-09 05:30:00	0
0317-0038	2017-05-09 05:45:00	0
0317-0038	2017-05-09 06:00:00	0
0317-0038	2017-05-09 06:15:00	0
0317-0038	2017-05-09 06:30:00	0
0317-0038	2017-05-09 06:45:00	0
0317-0038	2017-05-09 07:00:00	0
0317-0038	2017-05-09 07:15:00	0
0317-0038	2017-05-09 07:30:00	0
0317-0038	2017-05-09 07:45:00	0
0317-0038	2017-05-09 08:00:00	0
0317-0038	2017-05-09 08:15:00	0
0317-0038	2017-05-09 08:30:00	0
0317-0038	2017-05-09 08:45:00	0
0317-0038	2017-05-09 09:00:00	0
0317-0038	2017-05-09 09:15:00	0
0317-0038	2017-05-09 09:30:00	0
0317-0038	2017-05-09 09:45:00	0
0317-0038	2017-05-09 10:00:00	0
0317-0038	2017-05-09 10:15:00	81
0317-0038	2017-05-09 10:30:00	0
0317-0038	2017-05-09 10:45:00	4
0317-0038	2017-05-09 11:00:00	0
0317-0038	2017-05-09 11:15:00	0
0317-0038	2017-05-09 11:30:00	0
0317-0038	2017-05-09 11:45:00	0
0317-0038	2017-05-09 12:00:00	0
0317-0038	2017-05-09 12:15:00	0
0317-0038	2017-05-09 12:30:00	0
0317-0038	2017-05-09 12:45:00	0
0317-0038	2017-05-09 13:00:00	0
0317-0038	2017-05-09 13:15:00	0
0317-0038	2017-05-09 13:30:00	0
0317-0038	2017-05-09 13:45:00	0
0317-0038	2017-05-09 14:00:00	0
0317-0038	2017-05-09 14:15:00	0
0317-0038	2017-05-09 14:30:00	0
0317-0038	2017-05-09 14:45:00	0
0317-0038	2017-05-09 15:00:00	0
0317-0038	2017-05-09 15:15:00	0
0317-0038	2017-05-09 15:30:00	0
0317-0038	2017-05-09 15:45:00	0
0317-0038	2017-05-09 16:00:00	0
0317-0038	2017-05-09 16:15:00	0
0317-0038	2017-05-09 16:30:00	0
0317-0038	2017-05-09 16:45:00	0
0317-0038	2017-05-09 17:00:00	0
0317-0038	2017-05-09 17:15:00	0
0317-0038	2017-05-09 17:30:00	0
0317-0038	2017-05-09 17:45:00	0
0317-0038	2017-05-09 18:00:00	0
0317-0038	2017-05-09 18:15:00	0
0317-0038	2017-05-09 18:30:00	0
0317-0038	2017-05-09 18:45:00	0
0317-0038	2017-05-09 19:00:00	0
0317-0038	2017-05-09 19:15:00	0
0317-0038	2017-05-09 19:30:00	0
0317-0038	2017-05-09 19:45:00	0
0317-0038	2017-05-09 20:00:00	0
0317-0038	2017-05-09 20:15:00	0
0317-0038	2017-05-09 20:30:00	0
0317-0038	2017-05-09 20:45:00	0
0317-0038	2017-05-09 21:00:00	0
0317-0038	2017-05-09 21:15:00	0
0317-0038	2017-05-09 21:30:00	0
0317-0038	2017-05-09 21:45:00	0
0317-0038	2017-05-09 22:00:00	0
0317-0038	2017-05-09 22:15:00	0
0317-0038	2017-05-09 22:30:00	0
0317-0038	2017-05-09 22:45:00	0
0317-0038	2017-05-09 23:00:00	0
0317-0038	2017-05-09 23:15:00	0
0317-0038	2017-05-09 23:30:00	0
0317-0038	2017-05-09 23:45:00	0
0317-0038	2017-05-10 00:00:00	0
0317-0038	2017-05-10 00:15:00	0
0317-0038	2017-05-10 00:30:00	0
0317-0038	2017-05-10 00:45:00	0
0317-0038	2017-05-10 01:00:00	0
0317-0038	2017-05-10 01:15:00	0
0317-0038	2017-05-10 01:30:00	0
0317-0038	2017-05-10 01:45:00	0
0317-0038	2017-05-10 02:00:00	0
0317-0038	2017-05-10 02:15:00	0
0317-0038	2017-05-10 02:30:00	0
0317-0038	2017-05-10 02:45:00	0
0317-0038	2017-05-10 03:00:00	0
0317-0038	2017-05-10 03:15:00	0
0317-0038	2017-05-10 03:30:00	0
0317-0038	2017-05-10 03:45:00	0
0317-0038	2017-05-10 04:00:00	0
0317-0038	2017-05-10 04:15:00	0
0317-0038	2017-05-10 04:30:00	0
0317-0038	2017-05-10 04:45:00	0
0317-0038	2017-05-10 05:00:00	0
0317-0038	2017-05-10 05:15:00	0
0317-0038	2017-05-10 05:30:00	0
0317-0038	2017-05-10 05:45:00	0
0317-0038	2017-05-10 06:00:00	0
0317-0038	2017-05-10 06:15:00	0
0317-0038	2017-05-10 06:30:00	0
0317-0038	2017-05-10 06:45:00	0
0317-0038	2017-05-10 07:00:00	0
0317-0038	2017-05-10 07:15:00	0
0317-0038	2017-05-10 07:30:00	0
0317-0038	2017-05-10 07:45:00	0
0317-0038	2017-05-10 08:00:00	0
0317-0038	2017-05-10 08:15:00	0
0317-0038	2017-05-10 08:30:00	0
0317-0038	2017-05-10 08:45:00	0
0317-0038	2017-05-10 09:00:00	0
0317-0038	2017-05-10 09:15:00	0
0317-0038	2017-05-10 09:30:00	0
0317-0038	2017-05-10 09:45:00	0
0317-0038	2017-05-10 10:00:00	0
0317-0038	2017-05-10 10:15:00	0
0317-0038	2017-05-10 10:30:00	0
0317-0038	2017-05-10 10:45:00	0
0317-0038	2017-05-10 11:00:00	0
0317-0038	2017-05-10 11:15:00	0
0317-0038	2017-05-10 11:30:00	0
0317-0038	2017-05-10 11:45:00	0
0317-0038	2017-05-10 12:00:00	0
0317-0038	2017-05-10 12:15:00	0
0317-0038	2017-05-10 12:30:00	0
0317-0038	2017-05-10 12:45:00	0
0317-0038	2017-05-10 13:00:00	0
0317-0038	2017-05-10 13:15:00	0
0317-0038	2017-05-10 13:30:00	0
0317-0038	2017-05-10 13:45:00	0
0317-0038	2017-05-10 14:00:00	0
0317-0038	2017-05-10 14:15:00	0
0317-0038	2017-05-10 14:30:00	0
0317-0038	2017-05-10 14:45:00	0
0317-0038	2017-05-10 15:00:00	0
0317-0038	2017-05-10 15:15:00	0
0317-0038	2017-05-10 15:30:00	0
0317-0038	2017-05-10 15:45:00	0
0317-0038	2017-05-10 16:00:00	0
0317-0038	2017-05-10 16:15:00	0
0317-0038	2017-05-10 16:30:00	0
0317-0038	2017-05-10 16:45:00	0
0317-0038	2017-05-10 17:00:00	0
0317-0038	2017-05-10 17:15:00	0
0317-0038	2017-05-10 17:30:00	0
0317-0038	2017-05-10 17:45:00	0
0317-0038	2017-05-10 18:00:00	0
0317-0038	2017-05-10 18:15:00	0
0317-0038	2017-05-10 18:30:00	0
0317-0038	2017-05-10 18:45:00	0
0317-0038	2017-05-10 19:00:00	0
0317-0038	2017-05-10 19:15:00	0
0317-0038	2017-05-10 19:30:00	0
0317-0038	2017-05-10 19:45:00	0
0317-0038	2017-05-10 20:00:00	0
0317-0038	2017-05-10 20:15:00	0
0317-0038	2017-05-10 20:30:00	0
0317-0038	2017-05-10 20:45:00	0
0317-0038	2017-05-10 21:00:00	0
0317-0038	2017-05-10 21:15:00	0
0317-0038	2017-05-10 21:30:00	0
0317-0038	2017-05-10 21:45:00	0
0317-0038	2017-05-10 22:00:00	0
0317-0038	2017-05-10 22:15:00	0
0317-0038	2017-05-10 22:30:00	0
0317-0038	2017-05-10 22:45:00	0
0317-0038	2017-05-10 23:00:00	0
0317-0038	2017-05-10 23:15:00	0
0317-0038	2017-05-10 23:30:00	0
0317-0038	2017-05-10 23:45:00	0
0317-0038	2017-05-11 00:00:00	0
0317-0038	2017-05-11 00:15:00	0
0317-0038	2017-05-11 00:30:00	0
0317-0038	2017-05-11 00:45:00	0
0317-0038	2017-05-11 01:00:00	0
0317-0038	2017-05-11 01:15:00	0
0317-0038	2017-05-11 01:30:00	0
0317-0038	2017-05-11 01:45:00	0
0317-0038	2017-05-11 02:00:00	0
0317-0038	2017-05-11 02:15:00	0
0317-0038	2017-05-11 02:30:00	0
0317-0038	2017-05-11 02:45:00	0
0317-0038	2017-05-11 03:00:00	0
0317-0038	2017-05-11 03:15:00	0
0317-0038	2017-05-11 03:30:00	0
0317-0038	2017-05-11 03:45:00	0
0317-0038	2017-05-11 04:00:00	0
0317-0038	2017-05-11 04:15:00	0
0317-0038	2017-05-11 04:30:00	0
0317-0038	2017-05-11 04:45:00	0
0317-0038	2017-05-11 05:00:00	0
0317-0038	2017-05-11 05:15:00	0
0317-0038	2017-05-11 05:30:00	0
0317-0038	2017-05-11 05:45:00	0
0317-0038	2017-05-11 06:00:00	0
0317-0038	2017-05-11 06:15:00	0
0317-0038	2017-05-11 06:30:00	0
0317-0038	2017-05-11 06:45:00	0
0317-0038	2017-05-11 07:00:00	0
0317-0038	2017-05-11 07:15:00	32
0317-0038	2017-05-11 07:30:00	49
0317-0038	2017-05-11 07:45:00	69
0317-0038	2017-05-11 08:00:00	276
0317-0038	2017-05-11 08:15:00	799
0317-0038	2017-05-11 08:30:00	412
0317-0038	2017-05-11 08:45:00	10
0317-0038	2017-05-11 09:00:00	515
0317-0038	2017-05-11 09:15:00	738
0317-0038	2017-05-11 09:30:00	66
0317-0038	2017-05-11 09:45:00	40
0317-0038	2017-05-11 10:00:00	29
0317-0038	2017-05-11 10:15:00	137
0317-0038	2017-05-11 10:30:00	34
0317-0038	2017-05-11 10:45:00	60
0317-0038	2017-05-11 11:00:00	493
0317-0038	2017-05-11 11:15:00	636
0317-0038	2017-05-11 11:30:00	156
0317-0038	2017-05-11 11:45:00	399
0317-0038	2017-05-11 12:00:00	126
0317-0038	2017-05-11 12:15:00	347
0317-0038	2017-05-11 12:30:00	399
0317-0038	2017-05-11 12:45:00	408
0317-0038	2017-05-11 13:00:00	412
0317-0038	2017-05-11 13:15:00	668
0317-0038	2017-05-11 13:30:00	0
0317-0038	2017-05-11 13:45:00	29
0317-0038	2017-05-11 14:00:00	4
0317-0038	2017-05-11 14:15:00	21
0317-0038	2017-05-11 14:30:00	9
0317-0038	2017-05-11 14:45:00	5
0317-0038	2017-05-11 15:00:00	40
0317-0038	2017-05-11 15:15:00	827
0317-0038	2017-05-11 15:30:00	1013
0317-0038	2017-05-11 15:45:00	6
0317-0038	2017-05-11 16:00:00	0
0317-0038	2017-05-11 16:15:00	0
0317-0038	2017-05-11 16:30:00	0
0317-0038	2017-05-11 16:45:00	5
0317-0038	2017-05-11 17:00:00	0
0317-0038	2017-05-11 17:15:00	0
0317-0038	2017-05-11 17:30:00	7
0317-0038	2017-05-11 17:45:00	0
0317-0038	2017-05-11 18:00:00	178
0317-0038	2017-05-11 18:15:00	128
0317-0038	2017-05-11 18:30:00	6
0317-0038	2017-05-11 18:45:00	33
0317-0038	2017-05-11 19:00:00	48
0317-0038	2017-05-11 19:15:00	63
0317-0038	2017-05-11 19:30:00	217
0317-0038	2017-05-11 19:45:00	0
0317-0038	2017-05-11 20:00:00	4
0317-0038	2017-05-11 20:15:00	4
0317-0038	2017-05-11 20:30:00	41
0317-0038	2017-05-11 20:45:00	39
0317-0038	2017-05-11 21:00:00	36
0317-0038	2017-05-11 21:15:00	0
0317-0038	2017-05-11 21:30:00	7
0317-0038	2017-05-11 21:45:00	9
0317-0038	2017-05-11 22:00:00	7
0317-0038	2017-05-11 22:15:00	0
0317-0038	2017-05-11 22:30:00	0
0317-0038	2017-05-11 22:45:00	0
0317-0038	2017-05-11 23:00:00	0
0317-0038	2017-05-11 23:15:00	0
0317-0038	2017-05-11 23:30:00	0
0317-0038	2017-05-11 23:45:00	7
0317-0038	2017-05-12 00:00:00	13
0317-0038	2017-05-12 00:15:00	48
0317-0038	2017-05-12 00:30:00	0
0317-0038	2017-05-12 00:45:00	0
0317-0038	2017-05-12 01:00:00	0
0317-0038	2017-05-12 01:15:00	0
0317-0038	2017-05-12 01:30:00	0
0317-0038	2017-05-12 01:45:00	0
0317-0038	2017-05-12 02:00:00	0
0317-0038	2017-05-12 02:15:00	0
0317-0038	2017-05-12 02:30:00	0
0317-0038	2017-05-12 02:45:00	0
0317-0038	2017-05-12 03:00:00	0
0317-0038	2017-05-12 03:15:00	0
0317-0038	2017-05-12 03:30:00	0
0317-0038	2017-05-12 03:45:00	0
0317-0038	2017-05-12 04:00:00	7
0317-0038	2017-05-12 04:15:00	0
0317-0038	2017-05-12 04:30:00	0
0317-0038	2017-05-12 04:45:00	0
0317-0038	2017-05-12 05:00:00	0
0317-0038	2017-05-12 05:15:00	0
0317-0038	2017-05-12 05:30:00	0
0317-0038	2017-05-12 05:45:00	0
0317-0038	2017-05-12 06:00:00	0
0317-0038	2017-05-12 06:15:00	0
0317-0038	2017-05-12 06:30:00	0
0317-0038	2017-05-12 06:45:00	0
0317-0038	2017-05-12 07:00:00	0
0317-0038	2017-05-12 07:15:00	178
0317-0038	2017-05-12 07:30:00	644
0317-0038	2017-05-12 07:45:00	402
0317-0038	2017-05-12 08:00:00	605
0317-0038	2017-05-12 08:15:00	759
0317-0038	2017-05-12 08:30:00	260
0317-0038	2017-05-12 08:45:00	0
0317-0038	2017-05-12 09:00:00	97
0317-0038	2017-05-12 09:15:00	318
0317-0038	2017-05-12 09:30:00	88
0317-0038	2017-05-12 09:45:00	0
0317-0038	2017-05-12 10:00:00	0
0317-0038	2017-05-12 10:15:00	0
0317-0038	2017-05-12 10:30:00	0
0317-0038	2017-05-12 10:45:00	0
0317-0038	2017-05-12 11:00:00	0
0317-0038	2017-05-12 11:15:00	0
0317-0038	2017-05-12 11:30:00	0
0317-0038	2017-05-12 11:45:00	0
0317-0038	2017-05-12 12:00:00	0
0317-0038	2017-05-12 12:15:00	393
0317-0038	2017-05-12 12:30:00	0
0317-0038	2017-05-12 12:45:00	58
0317-0038	2017-05-12 13:00:00	0
0317-0038	2017-05-12 13:15:00	896
0317-0038	2017-05-12 13:30:00	260
0317-0038	2017-05-12 13:45:00	305
0317-0038	2017-05-12 14:00:00	27
0317-0038	2017-05-12 14:15:00	333
0317-0038	2017-05-12 14:30:00	622
0317-0038	2017-05-12 14:45:00	1135
0317-0038	2017-05-12 15:00:00	98
0317-0038	2017-05-12 15:15:00	423
0317-0038	2017-05-12 15:30:00	59
0317-0038	2017-05-12 15:45:00	68
0317-0038	2017-05-12 16:00:00	213
0317-0038	2017-05-12 16:15:00	190
0317-0038	2017-05-12 16:30:00	21
0317-0038	2017-05-12 16:45:00	15
0317-0038	2017-05-12 17:00:00	15
0317-0038	2017-05-12 17:15:00	0
0317-0038	2017-05-12 17:30:00	149
0317-0038	2017-05-12 17:45:00	0
0317-0038	2017-05-12 18:00:00	9
0317-0038	2017-05-12 18:15:00	8
0317-0038	2017-05-12 18:30:00	16
0317-0038	2017-05-12 18:45:00	86
0317-0038	2017-05-12 19:00:00	0
0317-0038	2017-05-12 19:15:00	50
0317-0038	2017-05-12 19:30:00	48
0317-0038	2017-05-12 19:45:00	0
0317-0038	2017-05-12 20:00:00	38
0317-0038	2017-05-12 20:15:00	55
0317-0038	2017-05-12 20:30:00	85
0317-0038	2017-05-12 20:45:00	13
0317-0038	2017-05-12 21:00:00	6
0317-0038	2017-05-12 21:15:00	0
0317-0038	2017-05-12 21:30:00	138
0317-0038	2017-05-12 21:45:00	260
0317-0038	2017-05-12 22:00:00	188
0317-0038	2017-05-12 22:15:00	0
0317-0038	2017-05-12 22:30:00	0
0317-0038	2017-05-12 22:45:00	0
0317-0038	2017-05-12 23:00:00	8
0317-0038	2017-05-12 23:15:00	0
0317-0038	2017-05-12 23:30:00	0
0317-0038	2017-05-12 23:45:00	0
0317-0038	2017-05-13 00:00:00	5
0317-0038	2017-05-13 00:15:00	0
0317-0038	2017-05-13 00:30:00	35
0317-0038	2017-05-13 00:45:00	0
0317-0038	2017-05-13 01:00:00	0
0317-0038	2017-05-13 01:15:00	0
0317-0038	2017-05-13 01:30:00	0
0317-0038	2017-05-13 01:45:00	0
0317-0038	2017-05-13 02:00:00	0
0317-0038	2017-05-13 02:15:00	0
0317-0038	2017-05-13 02:30:00	0
0317-0038	2017-05-13 02:45:00	0
0317-0038	2017-05-13 03:00:00	0
0317-0038	2017-05-13 03:15:00	5
0317-0038	2017-05-13 03:30:00	0
0317-0038	2017-05-13 03:45:00	0
0317-0038	2017-05-13 04:00:00	0
0317-0038	2017-05-13 04:15:00	0
0317-0038	2017-05-13 04:30:00	0
0317-0038	2017-05-13 04:45:00	0
0317-0038	2017-05-13 05:00:00	0
0317-0038	2017-05-13 05:15:00	0
0317-0038	2017-05-13 05:30:00	0
0317-0038	2017-05-13 05:45:00	0
0317-0038	2017-05-13 06:00:00	0
0317-0038	2017-05-13 06:15:00	0
0317-0038	2017-05-13 06:30:00	0
0317-0038	2017-05-13 06:45:00	24
0317-0038	2017-05-13 07:00:00	0
0317-0038	2017-05-13 07:15:00	0
0317-0038	2017-05-13 07:30:00	93
0317-0038	2017-05-13 07:45:00	334
0317-0038	2017-05-13 08:00:00	82
0317-0038	2017-05-13 08:15:00	150
0317-0038	2017-05-13 08:30:00	120
0317-0038	2017-05-13 08:45:00	36
0317-0038	2017-05-13 09:00:00	231
0317-0038	2017-05-13 09:15:00	556
0317-0038	2017-05-13 09:30:00	523
0317-0038	2017-05-13 09:45:00	66
0317-0038	2017-05-13 10:00:00	189
0317-0038	2017-05-13 10:15:00	563
0317-0038	2017-05-13 10:30:00	579
0317-0038	2017-05-13 10:45:00	456
0317-0038	2017-05-13 11:00:00	23
0317-0038	2017-05-13 11:15:00	431
0317-0038	2017-05-13 11:30:00	298
0317-0038	2017-05-13 11:45:00	0
0317-0038	2017-05-13 12:00:00	209
0317-0038	2017-05-13 12:15:00	817
0317-0038	2017-05-13 12:30:00	164
0317-0038	2017-05-13 12:45:00	388
0317-0038	2017-05-13 13:00:00	886
0317-0038	2017-05-13 13:15:00	773
0317-0038	2017-05-13 13:30:00	554
0317-0038	2017-05-13 13:45:00	1093
0317-0038	2017-05-13 14:00:00	481
0317-0038	2017-05-13 14:15:00	698
0317-0038	2017-05-13 14:30:00	407
0317-0038	2017-05-13 14:45:00	399
0317-0038	2017-05-13 15:00:00	300
0317-0038	2017-05-13 15:15:00	10
0317-0038	2017-05-13 15:30:00	794
0317-0038	2017-05-13 15:45:00	892
0317-0038	2017-05-13 16:00:00	295
0317-0038	2017-05-13 16:15:00	44
0317-0038	2017-05-13 16:30:00	563
0317-0038	2017-05-13 16:45:00	901
0317-0038	2017-05-13 17:00:00	160
0317-0038	2017-05-13 17:15:00	103
0317-0038	2017-05-13 17:30:00	65
0317-0038	2017-05-13 17:45:00	49
0317-0038	2017-05-13 18:00:00	78
0317-0038	2017-05-13 18:15:00	6
0317-0038	2017-05-13 18:30:00	15
0317-0038	2017-05-13 18:45:00	658
0317-0038	2017-05-13 19:00:00	853
0317-0038	2017-05-13 19:15:00	124
0317-0038	2017-05-13 19:30:00	200
0317-0038	2017-05-13 19:45:00	0
0317-0038	2017-05-13 20:00:00	70
0317-0038	2017-05-13 20:15:00	0
0317-0038	2017-05-13 20:30:00	0
0317-0038	2017-05-13 20:45:00	0
0317-0038	2017-05-13 21:00:00	0
0317-0038	2017-05-13 21:15:00	0
0317-0038	2017-05-13 21:30:00	0
0317-0038	2017-05-13 21:45:00	0
0317-0038	2017-05-13 22:00:00	0
0317-0038	2017-05-13 22:15:00	0
0317-0038	2017-05-13 22:30:00	0
0317-0038	2017-05-13 22:45:00	0
0317-0038	2017-05-13 23:00:00	0
0317-0038	2017-05-13 23:15:00	0
0317-0038	2017-05-13 23:30:00	0
0317-0038	2017-05-13 23:45:00	0
0317-0038	2017-05-14 00:00:00	0
0317-0038	2017-05-14 00:15:00	0
0317-0038	2017-05-14 00:30:00	0
0317-0038	2017-05-14 00:45:00	0
0317-0038	2017-05-14 01:00:00	0
0317-0038	2017-05-14 01:15:00	0
0317-0038	2017-05-14 01:30:00	0
0317-0038	2017-05-14 01:45:00	0
0317-0038	2017-05-14 02:00:00	0
0317-0038	2017-05-14 02:15:00	0
0317-0038	2017-05-14 02:30:00	0
0317-0038	2017-05-14 02:45:00	0
0317-0038	2017-05-14 03:00:00	0
0317-0038	2017-05-14 03:15:00	0
0317-0038	2017-05-14 03:30:00	0
0317-0038	2017-05-14 03:45:00	0
0317-0038	2017-05-14 04:00:00	0
0317-0038	2017-05-14 04:15:00	0
0317-0038	2017-05-14 04:30:00	0
0317-0038	2017-05-14 04:45:00	0
0317-0038	2017-05-14 05:00:00	0
0317-0038	2017-05-14 05:15:00	0
0317-0038	2017-05-14 05:30:00	0
0317-0038	2017-05-14 05:45:00	0
0317-0038	2017-05-14 06:00:00	0
0317-0038	2017-05-14 06:15:00	0
0317-0038	2017-05-14 06:30:00	0
0317-0038	2017-05-14 06:45:00	0
0317-0038	2017-05-14 07:00:00	0
0317-0038	2017-05-14 07:15:00	0
0317-0038	2017-05-14 07:30:00	0
0317-0038	2017-05-14 07:45:00	0
0317-0038	2017-05-14 08:00:00	0
0317-0038	2017-05-14 08:15:00	0
0317-0038	2017-05-14 08:30:00	0
0317-0038	2017-05-14 08:45:00	0
0317-0038	2017-05-14 09:00:00	0
0317-0038	2017-05-14 09:15:00	606
0317-0038	2017-05-14 09:30:00	314
0317-0038	2017-05-14 09:45:00	196
0317-0038	2017-05-14 10:00:00	267
0317-0038	2017-05-14 10:15:00	528
0317-0038	2017-05-14 10:30:00	314
0317-0038	2017-05-14 10:45:00	535
0317-0038	2017-05-14 11:00:00	846
0317-0038	2017-05-14 11:15:00	573
0317-0038	2017-05-14 11:30:00	281
0317-0038	2017-05-14 11:45:00	240
0317-0038	2017-05-14 12:00:00	1044
0317-0038	2017-05-14 12:15:00	773
0317-0038	2017-05-14 12:30:00	463
0317-0038	2017-05-14 12:45:00	546
0317-0038	2017-05-14 13:00:00	495
0317-0038	2017-05-14 13:15:00	734
0317-0038	2017-05-14 13:30:00	153
0317-0038	2017-05-14 13:45:00	0
0317-0038	2017-05-14 14:00:00	24
0317-0038	2017-05-14 14:15:00	465
0317-0038	2017-05-14 14:30:00	118
0317-0038	2017-05-14 14:45:00	428
0317-0038	2017-05-14 15:00:00	553
0317-0038	2017-05-14 15:15:00	696
0317-0038	2017-05-14 15:30:00	66
0317-0038	2017-05-14 15:45:00	570
0317-0038	2017-05-14 16:00:00	196
0317-0038	2017-05-14 16:15:00	195
0317-0038	2017-05-14 16:30:00	453
0317-0038	2017-05-14 16:45:00	201
0317-0038	2017-05-14 17:00:00	656
0317-0038	2017-05-14 17:15:00	303
0317-0038	2017-05-14 17:30:00	931
0317-0038	2017-05-14 17:45:00	811
0317-0038	2017-05-14 18:00:00	351
0317-0038	2017-05-14 18:15:00	94
0317-0038	2017-05-14 18:30:00	64
0317-0038	2017-05-14 18:45:00	43
0317-0038	2017-05-14 19:00:00	454
0317-0038	2017-05-14 19:15:00	50
0317-0038	2017-05-14 19:30:00	22
0317-0038	2017-05-14 19:45:00	590
0317-0038	2017-05-14 20:00:00	144
0317-0038	2017-05-14 20:15:00	171
0317-0038	2017-05-14 20:30:00	48
0317-0038	2017-05-14 20:45:00	26
0317-0038	2017-05-14 21:00:00	159
0317-0038	2017-05-14 21:15:00	204
0317-0038	2017-05-14 21:30:00	60
0317-0038	2017-05-14 21:45:00	0
0317-0038	2017-05-14 22:00:00	0
0317-0038	2017-05-14 22:15:00	13
0317-0038	2017-05-14 22:30:00	0
0317-0038	2017-05-14 22:45:00	0
0317-0038	2017-05-14 23:00:00	0
0317-0038	2017-05-14 23:15:00	0
0317-0038	2017-05-14 23:30:00	9
0317-0038	2017-05-14 23:45:00	0
