## Supplementary Data 2 for "Digital phenotyping by consumer wearables identifies sleep-associated markers of cardiovascular disease risk and biological aging": ActivityTable_0317-0047-NHC.tsv

0317-0047	2017-06-09 00:00:00	0
0317-0047	2017-06-09 00:15:00	0
0317-0047	2017-06-09 00:30:00	0
0317-0047	2017-06-09 00:45:00	0
0317-0047	2017-06-09 01:00:00	0
0317-0047	2017-06-09 01:15:00	0
0317-0047	2017-06-09 01:30:00	0
0317-0047	2017-06-09 01:45:00	0
0317-0047	2017-06-09 02:00:00	0
0317-0047	2017-06-09 02:15:00	0
0317-0047	2017-06-09 02:30:00	0
0317-0047	2017-06-09 02:45:00	0
0317-0047	2017-06-09 03:00:00	0
0317-0047	2017-06-09 03:15:00	0
0317-0047	2017-06-09 03:30:00	0
0317-0047	2017-06-09 03:45:00	0
0317-0047	2017-06-09 04:00:00	0
0317-0047	2017-06-09 04:15:00	0
0317-0047	2017-06-09 04:30:00	0
0317-0047	2017-06-09 04:45:00	0
0317-0047	2017-06-09 05:00:00	0
0317-0047	2017-06-09 05:15:00	0
0317-0047	2017-06-09 05:30:00	0
0317-0047	2017-06-09 05:45:00	0
0317-0047	2017-06-09 06:00:00	0
0317-0047	2017-06-09 06:15:00	0
0317-0047	2017-06-09 06:30:00	0
0317-0047	2017-06-09 06:45:00	0
0317-0047	2017-06-09 07:00:00	0
0317-0047	2017-06-09 07:15:00	0
0317-0047	2017-06-09 07:30:00	0
0317-0047	2017-06-09 07:45:00	0
0317-0047	2017-06-09 08:00:00	0
0317-0047	2017-06-09 08:15:00	0
0317-0047	2017-06-09 08:30:00	0
0317-0047	2017-06-09 08:45:00	0
0317-0047	2017-06-09 09:00:00	0
0317-0047	2017-06-09 09:15:00	0
0317-0047	2017-06-09 09:30:00	0
0317-0047	2017-06-09 09:45:00	0
0317-0047	2017-06-09 10:00:00	0
0317-0047	2017-06-09 10:15:00	0
0317-0047	2017-06-09 10:30:00	0
0317-0047	2017-06-09 10:45:00	0
0317-0047	2017-06-09 11:00:00	0
0317-0047	2017-06-09 11:15:00	0
0317-0047	2017-06-09 11:30:00	0
0317-0047	2017-06-09 11:45:00	0
0317-0047	2017-06-09 12:00:00	54
0317-0047	2017-06-09 12:15:00	296
0317-0047	2017-06-09 12:30:00	563
0317-0047	2017-06-09 12:45:00	19
0317-0047	2017-06-09 13:00:00	0
0317-0047	2017-06-09 13:15:00	467
0317-0047	2017-06-09 13:30:00	610
0317-0047	2017-06-09 13:45:00	838
0317-0047	2017-06-09 14:00:00	164
0317-0047	2017-06-09 14:15:00	0
0317-0047	2017-06-09 14:30:00	79
0317-0047	2017-06-09 14:45:00	0
0317-0047	2017-06-09 15:00:00	0
0317-0047	2017-06-09 15:15:00	0
0317-0047	2017-06-09 15:30:00	0
0317-0047	2017-06-09 15:45:00	0
0317-0047	2017-06-09 16:00:00	0
0317-0047	2017-06-09 16:15:00	0
0317-0047	2017-06-09 16:30:00	0
0317-0047	2017-06-09 16:45:00	0
0317-0047	2017-06-09 17:00:00	0
0317-0047	2017-06-09 17:15:00	0
0317-0047	2017-06-09 17:30:00	0
0317-0047	2017-06-09 17:45:00	0
0317-0047	2017-06-09 18:00:00	0
0317-0047	2017-06-09 18:15:00	4
0317-0047	2017-06-09 18:30:00	0
0317-0047	2017-06-09 18:45:00	0
0317-0047	2017-06-09 19:00:00	0
0317-0047	2017-06-09 19:15:00	65
0317-0047	2017-06-09 19:30:00	7
0317-0047	2017-06-09 19:45:00	0
0317-0047	2017-06-09 20:00:00	57
0317-0047	2017-06-09 20:15:00	7
0317-0047	2017-06-09 20:30:00	38
0317-0047	2017-06-09 20:45:00	22
0317-0047	2017-06-09 21:00:00	0
0317-0047	2017-06-09 21:15:00	6
0317-0047	2017-06-09 21:30:00	0
0317-0047	2017-06-09 21:45:00	0
0317-0047	2017-06-09 22:00:00	0
0317-0047	2017-06-09 22:15:00	0
0317-0047	2017-06-09 22:30:00	8
0317-0047	2017-06-09 22:45:00	12
0317-0047	2017-06-09 23:00:00	0
0317-0047	2017-06-09 23:15:00	0
0317-0047	2017-06-09 23:30:00	0
0317-0047	2017-06-09 23:45:00	0
0317-0047	2017-06-10 00:00:00	0
0317-0047	2017-06-10 00:15:00	0
0317-0047	2017-06-10 00:30:00	0
0317-0047	2017-06-10 00:45:00	0
0317-0047	2017-06-10 01:00:00	0
0317-0047	2017-06-10 01:15:00	0
0317-0047	2017-06-10 01:30:00	0
0317-0047	2017-06-10 01:45:00	0
0317-0047	2017-06-10 02:00:00	0
0317-0047	2017-06-10 02:15:00	0
0317-0047	2017-06-10 02:30:00	0
0317-0047	2017-06-10 02:45:00	0
0317-0047	2017-06-10 03:00:00	0
0317-0047	2017-06-10 03:15:00	0
0317-0047	2017-06-10 03:30:00	0
0317-0047	2017-06-10 03:45:00	0
0317-0047	2017-06-10 04:00:00	0
0317-0047	2017-06-10 04:15:00	0
0317-0047	2017-06-10 04:30:00	0
0317-0047	2017-06-10 04:45:00	0
0317-0047	2017-06-10 05:00:00	0
0317-0047	2017-06-10 05:15:00	0
0317-0047	2017-06-10 05:30:00	0
0317-0047	2017-06-10 05:45:00	0
0317-0047	2017-06-10 06:00:00	0
0317-0047	2017-06-10 06:15:00	0
0317-0047	2017-06-10 06:30:00	0
0317-0047	2017-06-10 06:45:00	0
0317-0047	2017-06-10 07:00:00	0
0317-0047	2017-06-10 07:15:00	0
0317-0047	2017-06-10 07:30:00	0
0317-0047	2017-06-10 07:45:00	0
0317-0047	2017-06-10 08:00:00	0
0317-0047	2017-06-10 08:15:00	0
0317-0047	2017-06-10 08:30:00	8
0317-0047	2017-06-10 08:45:00	0
0317-0047	2017-06-10 09:00:00	0
0317-0047	2017-06-10 09:15:00	0
0317-0047	2017-06-10 09:30:00	0
0317-0047	2017-06-10 09:45:00	0
0317-0047	2017-06-10 10:00:00	0
0317-0047	2017-06-10 10:15:00	23
0317-0047	2017-06-10 10:30:00	60
0317-0047	2017-06-10 10:45:00	10
0317-0047	2017-06-10 11:00:00	30
0317-0047	2017-06-10 11:15:00	58
0317-0047	2017-06-10 11:30:00	31
0317-0047	2017-06-10 11:45:00	39
0317-0047	2017-06-10 12:00:00	38
0317-0047	2017-06-10 12:15:00	103
0317-0047	2017-06-10 12:30:00	58
0317-0047	2017-06-10 12:45:00	0
0317-0047	2017-06-10 13:00:00	0
0317-0047	2017-06-10 13:15:00	0
0317-0047	2017-06-10 13:30:00	0
0317-0047	2017-06-10 13:45:00	0
0317-0047	2017-06-10 14:00:00	0
0317-0047	2017-06-10 14:15:00	6
0317-0047	2017-06-10 14:30:00	404
0317-0047	2017-06-10 14:45:00	124
0317-0047	2017-06-10 15:00:00	17
0317-0047	2017-06-10 15:15:00	32
0317-0047	2017-06-10 15:30:00	25
0317-0047	2017-06-10 15:45:00	0
0317-0047	2017-06-10 16:00:00	0
0317-0047	2017-06-10 16:15:00	25
0317-0047	2017-06-10 16:30:00	55
0317-0047	2017-06-10 16:45:00	12
0317-0047	2017-06-10 17:00:00	0
0317-0047	2017-06-10 17:15:00	0
0317-0047	2017-06-10 17:30:00	8
0317-0047	2017-06-10 17:45:00	0
0317-0047	2017-06-10 18:00:00	0
0317-0047	2017-06-10 18:15:00	172
0317-0047	2017-06-10 18:30:00	285
0317-0047	2017-06-10 18:45:00	0
0317-0047	2017-06-10 19:00:00	0
0317-0047	2017-06-10 19:15:00	0
0317-0047	2017-06-10 19:30:00	127
0317-0047	2017-06-10 19:45:00	9
0317-0047	2017-06-10 20:00:00	84
0317-0047	2017-06-10 20:15:00	0
0317-0047	2017-06-10 20:30:00	24
0317-0047	2017-06-10 20:45:00	8
0317-0047	2017-06-10 21:00:00	0
0317-0047	2017-06-10 21:15:00	0
0317-0047	2017-06-10 21:30:00	0
0317-0047	2017-06-10 21:45:00	82
0317-0047	2017-06-10 22:00:00	13
0317-0047	2017-06-10 22:15:00	32
0317-0047	2017-06-10 22:30:00	0
0317-0047	2017-06-10 22:45:00	0
0317-0047	2017-06-10 23:00:00	0
0317-0047	2017-06-10 23:15:00	0
0317-0047	2017-06-10 23:30:00	0
0317-0047	2017-06-10 23:45:00	0
0317-0047	2017-06-11 00:00:00	0
0317-0047	2017-06-11 00:15:00	0
0317-0047	2017-06-11 00:30:00	0
0317-0047	2017-06-11 00:45:00	0
0317-0047	2017-06-11 01:00:00	0
0317-0047	2017-06-11 01:15:00	0
0317-0047	2017-06-11 01:30:00	50
0317-0047	2017-06-11 01:45:00	0
0317-0047	2017-06-11 02:00:00	0
0317-0047	2017-06-11 02:15:00	0
0317-0047	2017-06-11 02:30:00	0
0317-0047	2017-06-11 02:45:00	0
0317-0047	2017-06-11 03:00:00	0
0317-0047	2017-06-11 03:15:00	0
0317-0047	2017-06-11 03:30:00	0
0317-0047	2017-06-11 03:45:00	0
0317-0047	2017-06-11 04:00:00	0
0317-0047	2017-06-11 04:15:00	0
0317-0047	2017-06-11 04:30:00	0
0317-0047	2017-06-11 04:45:00	0
0317-0047	2017-06-11 05:00:00	0
0317-0047	2017-06-11 05:15:00	0
0317-0047	2017-06-11 05:30:00	0
0317-0047	2017-06-11 05:45:00	0
0317-0047	2017-06-11 06:00:00	0
0317-0047	2017-06-11 06:15:00	0
0317-0047	2017-06-11 06:30:00	0
0317-0047	2017-06-11 06:45:00	0
0317-0047	2017-06-11 07:00:00	300
0317-0047	2017-06-11 07:15:00	121
0317-0047	2017-06-11 07:30:00	679
0317-0047	2017-06-11 07:45:00	0
0317-0047	2017-06-11 08:00:00	525
0317-0047	2017-06-11 08:15:00	107
0317-0047	2017-06-11 08:30:00	106
0317-0047	2017-06-11 08:45:00	33
0317-0047	2017-06-11 09:00:00	12
0317-0047	2017-06-11 09:15:00	0
0317-0047	2017-06-11 09:30:00	0
0317-0047	2017-06-11 09:45:00	0
0317-0047	2017-06-11 10:00:00	0
0317-0047	2017-06-11 10:15:00	40
0317-0047	2017-06-11 10:30:00	280
0317-0047	2017-06-11 10:45:00	14
0317-0047	2017-06-11 11:00:00	366
0317-0047	2017-06-11 11:15:00	0
0317-0047	2017-06-11 11:30:00	406
0317-0047	2017-06-11 11:45:00	183
0317-0047	2017-06-11 12:00:00	98
0317-0047	2017-06-11 12:15:00	106
0317-0047	2017-06-11 12:30:00	131
0317-0047	2017-06-11 12:45:00	41
0317-0047	2017-06-11 13:00:00	85
0317-0047	2017-06-11 13:15:00	308
0317-0047	2017-06-11 13:30:00	100
0317-0047	2017-06-11 13:45:00	223
0317-0047	2017-06-11 14:00:00	86
0317-0047	2017-06-11 14:15:00	358
0317-0047	2017-06-11 14:30:00	787
0317-0047	2017-06-11 14:45:00	385
0317-0047	2017-06-11 15:00:00	471
0317-0047	2017-06-11 15:15:00	323
0317-0047	2017-06-11 15:30:00	0
0317-0047	2017-06-11 15:45:00	0
0317-0047	2017-06-11 16:00:00	0
0317-0047	2017-06-11 16:15:00	91
0317-0047	2017-06-11 16:30:00	12
0317-0047	2017-06-11 16:45:00	0
0317-0047	2017-06-11 17:00:00	0
0317-0047	2017-06-11 17:15:00	0
0317-0047	2017-06-11 17:30:00	59
0317-0047	2017-06-11 17:45:00	111
0317-0047	2017-06-11 18:00:00	56
0317-0047	2017-06-11 18:15:00	0
0317-0047	2017-06-11 18:30:00	21
0317-0047	2017-06-11 18:45:00	49
0317-0047	2017-06-11 19:00:00	162
0317-0047	2017-06-11 19:15:00	179
0317-0047	2017-06-11 19:30:00	216
0317-0047	2017-06-11 19:45:00	39
0317-0047	2017-06-11 20:00:00	9
0317-0047	2017-06-11 20:15:00	0
0317-0047	2017-06-11 20:30:00	157
0317-0047	2017-06-11 20:45:00	62
0317-0047	2017-06-11 21:00:00	38
0317-0047	2017-06-11 21:15:00	14
0317-0047	2017-06-11 21:30:00	66
0317-0047	2017-06-11 21:45:00	0
0317-0047	2017-06-11 22:00:00	0
0317-0047	2017-06-11 22:15:00	0
0317-0047	2017-06-11 22:30:00	15
0317-0047	2017-06-11 22:45:00	0
0317-0047	2017-06-11 23:00:00	11
0317-0047	2017-06-11 23:15:00	0
0317-0047	2017-06-11 23:30:00	0
0317-0047	2017-06-11 23:45:00	0
0317-0047	2017-06-12 00:00:00	0
0317-0047	2017-06-12 00:15:00	0
0317-0047	2017-06-12 00:30:00	0
0317-0047	2017-06-12 00:45:00	20
0317-0047	2017-06-12 01:00:00	0
0317-0047	2017-06-12 01:15:00	0
0317-0047	2017-06-12 01:30:00	0
0317-0047	2017-06-12 01:45:00	0
0317-0047	2017-06-12 02:00:00	0
0317-0047	2017-06-12 02:15:00	0
0317-0047	2017-06-12 02:30:00	0
0317-0047	2017-06-12 02:45:00	0
0317-0047	2017-06-12 03:00:00	0
0317-0047	2017-06-12 03:15:00	13
0317-0047	2017-06-12 03:30:00	0
0317-0047	2017-06-12 03:45:00	0
0317-0047	2017-06-12 04:00:00	0
0317-0047	2017-06-12 04:15:00	0
0317-0047	2017-06-12 04:30:00	0
0317-0047	2017-06-12 04:45:00	0
0317-0047	2017-06-12 05:00:00	0
0317-0047	2017-06-12 05:15:00	0
0317-0047	2017-06-12 05:30:00	0
0317-0047	2017-06-12 05:45:00	0
0317-0047	2017-06-12 06:00:00	0
0317-0047	2017-06-12 06:15:00	0
0317-0047	2017-06-12 06:30:00	15
0317-0047	2017-06-12 06:45:00	31
0317-0047	2017-06-12 07:00:00	309
0317-0047	2017-06-12 07:15:00	581
0317-0047	2017-06-12 07:30:00	279
0317-0047	2017-06-12 07:45:00	138
0317-0047	2017-06-12 08:00:00	0
0317-0047	2017-06-12 08:15:00	0
0317-0047	2017-06-12 08:30:00	262
0317-0047	2017-06-12 08:45:00	261
0317-0047	2017-06-12 09:00:00	403
0317-0047	2017-06-12 09:15:00	99
0317-0047	2017-06-12 09:30:00	76
0317-0047	2017-06-12 09:45:00	203
0317-0047	2017-06-12 10:00:00	174
0317-0047	2017-06-12 10:15:00	5
0317-0047	2017-06-12 10:30:00	64
0317-0047	2017-06-12 10:45:00	105
0317-0047	2017-06-12 11:00:00	48
0317-0047	2017-06-12 11:15:00	145
0317-0047	2017-06-12 11:30:00	0
0317-0047	2017-06-12 11:45:00	70
0317-0047	2017-06-12 12:00:00	120
0317-0047	2017-06-12 12:15:00	15
0317-0047	2017-06-12 12:30:00	181
0317-0047	2017-06-12 12:45:00	113
0317-0047	2017-06-12 13:00:00	183
0317-0047	2017-06-12 13:15:00	298
0317-0047	2017-06-12 13:30:00	212
0317-0047	2017-06-12 13:45:00	217
0317-0047	2017-06-12 14:00:00	330
0317-0047	2017-06-12 14:15:00	146
0317-0047	2017-06-12 14:30:00	96
0317-0047	2017-06-12 14:45:00	0
0317-0047	2017-06-12 15:00:00	42
0317-0047	2017-06-12 15:15:00	67
0317-0047	2017-06-12 15:30:00	190
0317-0047	2017-06-12 15:45:00	14
0317-0047	2017-06-12 16:00:00	121
0317-0047	2017-06-12 16:15:00	96
0317-0047	2017-06-12 16:30:00	108
0317-0047	2017-06-12 16:45:00	141
0317-0047	2017-06-12 17:00:00	110
0317-0047	2017-06-12 17:15:00	21
0317-0047	2017-06-12 17:30:00	161
0317-0047	2017-06-12 17:45:00	61
0317-0047	2017-06-12 18:00:00	623
0317-0047	2017-06-12 18:15:00	10
0317-0047	2017-06-12 18:30:00	39
0317-0047	2017-06-12 18:45:00	88
0317-0047	2017-06-12 19:00:00	50
0317-0047	2017-06-12 19:15:00	741
0317-0047	2017-06-12 19:30:00	199
0317-0047	2017-06-12 19:45:00	37
0317-0047	2017-06-12 20:00:00	0
0317-0047	2017-06-12 20:15:00	0
0317-0047	2017-06-12 20:30:00	54
0317-0047	2017-06-12 20:45:00	50
0317-0047	2017-06-12 21:00:00	0
0317-0047	2017-06-12 21:15:00	0
0317-0047	2017-06-12 21:30:00	0
0317-0047	2017-06-12 21:45:00	0
0317-0047	2017-06-12 22:00:00	0
0317-0047	2017-06-12 22:15:00	0
0317-0047	2017-06-12 22:30:00	0
0317-0047	2017-06-12 22:45:00	0
0317-0047	2017-06-12 23:00:00	0
0317-0047	2017-06-12 23:15:00	0
0317-0047	2017-06-12 23:30:00	0
0317-0047	2017-06-12 23:45:00	0
0317-0047	2017-06-13 00:00:00	0
0317-0047	2017-06-13 00:15:00	0
0317-0047	2017-06-13 00:30:00	5
0317-0047	2017-06-13 00:45:00	0
0317-0047	2017-06-13 01:00:00	0
0317-0047	2017-06-13 01:15:00	0
0317-0047	2017-06-13 01:30:00	0
0317-0047	2017-06-13 01:45:00	0
0317-0047	2017-06-13 02:00:00	0
0317-0047	2017-06-13 02:15:00	0
0317-0047	2017-06-13 02:30:00	0
0317-0047	2017-06-13 02:45:00	0
0317-0047	2017-06-13 03:00:00	0
0317-0047	2017-06-13 03:15:00	0
0317-0047	2017-06-13 03:30:00	0
0317-0047	2017-06-13 03:45:00	0
0317-0047	2017-06-13 04:00:00	0
0317-0047	2017-06-13 04:15:00	0
0317-0047	2017-06-13 04:30:00	0
0317-0047	2017-06-13 04:45:00	0
0317-0047	2017-06-13 05:00:00	0
0317-0047	2017-06-13 05:15:00	8
0317-0047	2017-06-13 05:30:00	0
0317-0047	2017-06-13 05:45:00	0
0317-0047	2017-06-13 06:00:00	0
0317-0047	2017-06-13 06:15:00	0
0317-0047	2017-06-13 06:30:00	0
0317-0047	2017-06-13 06:45:00	16
0317-0047	2017-06-13 07:00:00	255
0317-0047	2017-06-13 07:15:00	685
0317-0047	2017-06-13 07:30:00	170
0317-0047	2017-06-13 07:45:00	356
0317-0047	2017-06-13 08:00:00	0
0317-0047	2017-06-13 08:15:00	207
0317-0047	2017-06-13 08:30:00	359
0317-0047	2017-06-13 08:45:00	150
0317-0047	2017-06-13 09:00:00	36
0317-0047	2017-06-13 09:15:00	0
0317-0047	2017-06-13 09:30:00	429
0317-0047	2017-06-13 09:45:00	7
0317-0047	2017-06-13 10:00:00	133
0317-0047	2017-06-13 10:15:00	5
0317-0047	2017-06-13 10:30:00	138
0317-0047	2017-06-13 10:45:00	22
0317-0047	2017-06-13 11:00:00	14
0317-0047	2017-06-13 11:15:00	0
0317-0047	2017-06-13 11:30:00	18
0317-0047	2017-06-13 11:45:00	0
0317-0047	2017-06-13 12:00:00	127
0317-0047	2017-06-13 12:15:00	81
0317-0047	2017-06-13 12:30:00	101
0317-0047	2017-06-13 12:45:00	195
0317-0047	2017-06-13 13:00:00	52
0317-0047	2017-06-13 13:15:00	89
0317-0047	2017-06-13 13:30:00	0
0317-0047	2017-06-13 13:45:00	41
0317-0047	2017-06-13 14:00:00	120
0317-0047	2017-06-13 14:15:00	230
0317-0047	2017-06-13 14:30:00	0
0317-0047	2017-06-13 14:45:00	0
0317-0047	2017-06-13 15:00:00	17
0317-0047	2017-06-13 15:15:00	206
0317-0047	2017-06-13 15:30:00	68
0317-0047	2017-06-13 15:45:00	119
0317-0047	2017-06-13 16:00:00	67
0317-0047	2017-06-13 16:15:00	79
0317-0047	2017-06-13 16:30:00	45
0317-0047	2017-06-13 16:45:00	0
0317-0047	2017-06-13 17:00:00	33
0317-0047	2017-06-13 17:15:00	355
0317-0047	2017-06-13 17:30:00	19
0317-0047	2017-06-13 17:45:00	150
0317-0047	2017-06-13 18:00:00	145
0317-0047	2017-06-13 18:15:00	0
0317-0047	2017-06-13 18:30:00	0
0317-0047	2017-06-13 18:45:00	123
0317-0047	2017-06-13 19:00:00	355
0317-0047	2017-06-13 19:15:00	255
0317-0047	2017-06-13 19:30:00	43
0317-0047	2017-06-13 19:45:00	76
0317-0047	2017-06-13 20:00:00	0
0317-0047	2017-06-13 20:15:00	81
0317-0047	2017-06-13 20:30:00	10
0317-0047	2017-06-13 20:45:00	28
0317-0047	2017-06-13 21:00:00	0
0317-0047	2017-06-13 21:15:00	40
0317-0047	2017-06-13 21:30:00	7
0317-0047	2017-06-13 21:45:00	49
0317-0047	2017-06-13 22:00:00	0
0317-0047	2017-06-13 22:15:00	8
0317-0047	2017-06-13 22:30:00	0
0317-0047	2017-06-13 22:45:00	59
0317-0047	2017-06-13 23:00:00	0
0317-0047	2017-06-13 23:15:00	0
0317-0047	2017-06-13 23:30:00	0
0317-0047	2017-06-13 23:45:00	21
0317-0047	2017-06-14 00:00:00	0
0317-0047	2017-06-14 00:15:00	7
0317-0047	2017-06-14 00:30:00	0
0317-0047	2017-06-14 00:45:00	53
0317-0047	2017-06-14 01:00:00	19
0317-0047	2017-06-14 01:15:00	41
0317-0047	2017-06-14 01:30:00	0
0317-0047	2017-06-14 01:45:00	0
0317-0047	2017-06-14 02:00:00	0
0317-0047	2017-06-14 02:15:00	0
0317-0047	2017-06-14 02:30:00	0
0317-0047	2017-06-14 02:45:00	0
0317-0047	2017-06-14 03:00:00	0
0317-0047	2017-06-14 03:15:00	0
0317-0047	2017-06-14 03:30:00	0
0317-0047	2017-06-14 03:45:00	0
0317-0047	2017-06-14 04:00:00	0
0317-0047	2017-06-14 04:15:00	0
0317-0047	2017-06-14 04:30:00	0
0317-0047	2017-06-14 04:45:00	0
0317-0047	2017-06-14 05:00:00	0
0317-0047	2017-06-14 05:15:00	0
0317-0047	2017-06-14 05:30:00	0
0317-0047	2017-06-14 05:45:00	0
0317-0047	2017-06-14 06:00:00	0
0317-0047	2017-06-14 06:15:00	0
0317-0047	2017-06-14 06:30:00	0
0317-0047	2017-06-14 06:45:00	5
0317-0047	2017-06-14 07:00:00	256
0317-0047	2017-06-14 07:15:00	475
0317-0047	2017-06-14 07:30:00	349
0317-0047	2017-06-14 07:45:00	147
0317-0047	2017-06-14 08:00:00	0
0317-0047	2017-06-14 08:15:00	207
0317-0047	2017-06-14 08:30:00	39
0317-0047	2017-06-14 08:45:00	259
0317-0047	2017-06-14 09:00:00	0
0317-0047	2017-06-14 09:15:00	0
0317-0047	2017-06-14 09:30:00	57
0317-0047	2017-06-14 09:45:00	104
0317-0047	2017-06-14 10:00:00	69
0317-0047	2017-06-14 10:15:00	0
0317-0047	2017-06-14 10:30:00	0
0317-0047	2017-06-14 10:45:00	88
0317-0047	2017-06-14 11:00:00	216
0317-0047	2017-06-14 11:15:00	105
0317-0047	2017-06-14 11:30:00	31
0317-0047	2017-06-14 11:45:00	98
0317-0047	2017-06-14 12:00:00	210
0317-0047	2017-06-14 12:15:00	39
0317-0047	2017-06-14 12:30:00	61
0317-0047	2017-06-14 12:45:00	81
0317-0047	2017-06-14 13:00:00	374
0317-0047	2017-06-14 13:15:00	82
0317-0047	2017-06-14 13:30:00	56
0317-0047	2017-06-14 13:45:00	54
0317-0047	2017-06-14 14:00:00	259
0317-0047	2017-06-14 14:15:00	25
0317-0047	2017-06-14 14:30:00	7
0317-0047	2017-06-14 14:45:00	75
0317-0047	2017-06-14 15:00:00	19
0317-0047	2017-06-14 15:15:00	17
0317-0047	2017-06-14 15:30:00	0
0317-0047	2017-06-14 15:45:00	16
0317-0047	2017-06-14 16:00:00	14
0317-0047	2017-06-14 16:15:00	141
0317-0047	2017-06-14 16:30:00	116
0317-0047	2017-06-14 16:45:00	22
0317-0047	2017-06-14 17:00:00	64
0317-0047	2017-06-14 17:15:00	87
0317-0047	2017-06-14 17:30:00	8
0317-0047	2017-06-14 17:45:00	189
0317-0047	2017-06-14 18:00:00	184
0317-0047	2017-06-14 18:15:00	24
0317-0047	2017-06-14 18:30:00	308
0317-0047	2017-06-14 18:45:00	79
0317-0047	2017-06-14 19:00:00	409
0317-0047	2017-06-14 19:15:00	439
0317-0047	2017-06-14 19:30:00	0
0317-0047	2017-06-14 19:45:00	0
0317-0047	2017-06-14 20:00:00	0
0317-0047	2017-06-14 20:15:00	0
0317-0047	2017-06-14 20:30:00	0
0317-0047	2017-06-14 20:45:00	0
0317-0047	2017-06-14 21:00:00	0
0317-0047	2017-06-14 21:15:00	0
0317-0047	2017-06-14 21:30:00	0
0317-0047	2017-06-14 21:45:00	0
0317-0047	2017-06-14 22:00:00	0
0317-0047	2017-06-14 22:15:00	0
0317-0047	2017-06-14 22:30:00	0
0317-0047	2017-06-14 22:45:00	0
0317-0047	2017-06-14 23:00:00	0
0317-0047	2017-06-14 23:15:00	0
0317-0047	2017-06-14 23:30:00	0
0317-0047	2017-06-14 23:45:00	0
