## Supplementary Data 2 for "Digital phenotyping by consumer wearables identifies sleep-associated markers of cardiovascular disease risk and biological aging": ActivityTable_0317-0051-NHC.tsv

0317-0051	2017-05-11 00:00:00	0
0317-0051	2017-05-11 00:15:00	0
0317-0051	2017-05-11 00:30:00	0
0317-0051	2017-05-11 00:45:00	0
0317-0051	2017-05-11 01:00:00	0
0317-0051	2017-05-11 01:15:00	0
0317-0051	2017-05-11 01:30:00	0
0317-0051	2017-05-11 01:45:00	0
0317-0051	2017-05-11 02:00:00	0
0317-0051	2017-05-11 02:15:00	0
0317-0051	2017-05-11 02:30:00	0
0317-0051	2017-05-11 02:45:00	0
0317-0051	2017-05-11 03:00:00	0
0317-0051	2017-05-11 03:15:00	0
0317-0051	2017-05-11 03:30:00	0
0317-0051	2017-05-11 03:45:00	0
0317-0051	2017-05-11 04:00:00	0
0317-0051	2017-05-11 04:15:00	0
0317-0051	2017-05-11 04:30:00	0
0317-0051	2017-05-11 04:45:00	0
0317-0051	2017-05-11 05:00:00	0
0317-0051	2017-05-11 05:15:00	0
0317-0051	2017-05-11 05:30:00	0
0317-0051	2017-05-11 05:45:00	0
0317-0051	2017-05-11 06:00:00	0
0317-0051	2017-05-11 06:15:00	0
0317-0051	2017-05-11 06:30:00	0
0317-0051	2017-05-11 06:45:00	0
0317-0051	2017-05-11 07:00:00	0
0317-0051	2017-05-11 07:15:00	0
0317-0051	2017-05-11 07:30:00	0
0317-0051	2017-05-11 07:45:00	0
0317-0051	2017-05-11 08:00:00	0
0317-0051	2017-05-11 08:15:00	0
0317-0051	2017-05-11 08:30:00	0
0317-0051	2017-05-11 08:45:00	0
0317-0051	2017-05-11 09:00:00	0
0317-0051	2017-05-11 09:15:00	0
0317-0051	2017-05-11 09:30:00	0
0317-0051	2017-05-11 09:45:00	0
0317-0051	2017-05-11 10:00:00	138
0317-0051	2017-05-11 10:15:00	49
0317-0051	2017-05-11 10:30:00	128
0317-0051	2017-05-11 10:45:00	0
0317-0051	2017-05-11 11:00:00	449
0317-0051	2017-05-11 11:15:00	176
0317-0051	2017-05-11 11:30:00	207
0317-0051	2017-05-11 11:45:00	628
0317-0051	2017-05-11 12:00:00	25
0317-0051	2017-05-11 12:15:00	0
0317-0051	2017-05-11 12:30:00	68
0317-0051	2017-05-11 12:45:00	0
0317-0051	2017-05-11 13:00:00	193
0317-0051	2017-05-11 13:15:00	169
0317-0051	2017-05-11 13:30:00	13
0317-0051	2017-05-11 13:45:00	4
0317-0051	2017-05-11 14:00:00	68
0317-0051	2017-05-11 14:15:00	36
0317-0051	2017-05-11 14:30:00	118
0317-0051	2017-05-11 14:45:00	92
0317-0051	2017-05-11 15:00:00	274
0317-0051	2017-05-11 15:15:00	35
0317-0051	2017-05-11 15:30:00	11
0317-0051	2017-05-11 15:45:00	30
0317-0051	2017-05-11 16:00:00	326
0317-0051	2017-05-11 16:15:00	0
0317-0051	2017-05-11 16:30:00	46
0317-0051	2017-05-11 16:45:00	14
0317-0051	2017-05-11 17:00:00	7
0317-0051	2017-05-11 17:15:00	66
0317-0051	2017-05-11 17:30:00	64
0317-0051	2017-05-11 17:45:00	286
0317-0051	2017-05-11 18:00:00	140
0317-0051	2017-05-11 18:15:00	223
0317-0051	2017-05-11 18:30:00	9
0317-0051	2017-05-11 18:45:00	220
0317-0051	2017-05-11 19:00:00	19
0317-0051	2017-05-11 19:15:00	6
0317-0051	2017-05-11 19:30:00	53
0317-0051	2017-05-11 19:45:00	490
0317-0051	2017-05-11 20:00:00	82
0317-0051	2017-05-11 20:15:00	93
0317-0051	2017-05-11 20:30:00	113
0317-0051	2017-05-11 20:45:00	315
0317-0051	2017-05-11 21:00:00	0
0317-0051	2017-05-11 21:15:00	104
0317-0051	2017-05-11 21:30:00	61
0317-0051	2017-05-11 21:45:00	0
0317-0051	2017-05-11 22:00:00	165
0317-0051	2017-05-11 22:15:00	192
0317-0051	2017-05-11 22:30:00	64
0317-0051	2017-05-11 22:45:00	0
0317-0051	2017-05-11 23:00:00	0
0317-0051	2017-05-11 23:15:00	0
0317-0051	2017-05-11 23:30:00	0
0317-0051	2017-05-11 23:45:00	0
0317-0051	2017-05-12 00:00:00	0
0317-0051	2017-05-12 00:15:00	0
0317-0051	2017-05-12 00:30:00	0
0317-0051	2017-05-12 00:45:00	0
0317-0051	2017-05-12 01:00:00	0
0317-0051	2017-05-12 01:15:00	0
0317-0051	2017-05-12 01:30:00	0
0317-0051	2017-05-12 01:45:00	0
0317-0051	2017-05-12 02:00:00	0
0317-0051	2017-05-12 02:15:00	0
0317-0051	2017-05-12 02:30:00	0
0317-0051	2017-05-12 02:45:00	0
0317-0051	2017-05-12 03:00:00	15
0317-0051	2017-05-12 03:15:00	0
0317-0051	2017-05-12 03:30:00	0
0317-0051	2017-05-12 03:45:00	0
0317-0051	2017-05-12 04:00:00	0
0317-0051	2017-05-12 04:15:00	0
0317-0051	2017-05-12 04:30:00	0
0317-0051	2017-05-12 04:45:00	19
0317-0051	2017-05-12 05:00:00	167
0317-0051	2017-05-12 05:15:00	8
0317-0051	2017-05-12 05:30:00	16
0317-0051	2017-05-12 05:45:00	0
0317-0051	2017-05-12 06:00:00	0
0317-0051	2017-05-12 06:15:00	0
0317-0051	2017-05-12 06:30:00	0
0317-0051	2017-05-12 06:45:00	17
0317-0051	2017-05-12 07:00:00	0
0317-0051	2017-05-12 07:15:00	11
0317-0051	2017-05-12 07:30:00	0
0317-0051	2017-05-12 07:45:00	0
0317-0051	2017-05-12 08:00:00	167
0317-0051	2017-05-12 08:15:00	0
0317-0051	2017-05-12 08:30:00	221
0317-0051	2017-05-12 08:45:00	0
0317-0051	2017-05-12 09:00:00	615
0317-0051	2017-05-12 09:15:00	361
0317-0051	2017-05-12 09:30:00	32
0317-0051	2017-05-12 09:45:00	115
0317-0051	2017-05-12 10:00:00	14
0317-0051	2017-05-12 10:15:00	115
0317-0051	2017-05-12 10:30:00	86
0317-0051	2017-05-12 10:45:00	131
0317-0051	2017-05-12 11:00:00	126
0317-0051	2017-05-12 11:15:00	124
0317-0051	2017-05-12 11:30:00	70
0317-0051	2017-05-12 11:45:00	84
0317-0051	2017-05-12 12:00:00	142
0317-0051	2017-05-12 12:15:00	45
0317-0051	2017-05-12 12:30:00	189
0317-0051	2017-05-12 12:45:00	1241
0317-0051	2017-05-12 13:00:00	498
0317-0051	2017-05-12 13:15:00	385
0317-0051	2017-05-12 13:30:00	39
0317-0051	2017-05-12 13:45:00	0
0317-0051	2017-05-12 14:00:00	45
0317-0051	2017-05-12 14:15:00	1140
0317-0051	2017-05-12 14:30:00	28
0317-0051	2017-05-12 14:45:00	275
0317-0051	2017-05-12 15:00:00	167
0317-0051	2017-05-12 15:15:00	37
0317-0051	2017-05-12 15:30:00	97
0317-0051	2017-05-12 15:45:00	16
0317-0051	2017-05-12 16:00:00	64
0317-0051	2017-05-12 16:15:00	50
0317-0051	2017-05-12 16:30:00	145
0317-0051	2017-05-12 16:45:00	0
0317-0051	2017-05-12 17:00:00	93
0317-0051	2017-05-12 17:15:00	262
0317-0051	2017-05-12 17:30:00	246
0317-0051	2017-05-12 17:45:00	673
0317-0051	2017-05-12 18:00:00	439
0317-0051	2017-05-12 18:15:00	521
0317-0051	2017-05-12 18:30:00	532
0317-0051	2017-05-12 18:45:00	22
0317-0051	2017-05-12 19:00:00	390
0317-0051	2017-05-12 19:15:00	158
0317-0051	2017-05-12 19:30:00	182
0317-0051	2017-05-12 19:45:00	0
0317-0051	2017-05-12 20:00:00	48
0317-0051	2017-05-12 20:15:00	94
0317-0051	2017-05-12 20:30:00	58
0317-0051	2017-05-12 20:45:00	66
0317-0051	2017-05-12 21:00:00	190
0317-0051	2017-05-12 21:15:00	188
0317-0051	2017-05-12 21:30:00	46
0317-0051	2017-05-12 21:45:00	120
0317-0051	2017-05-12 22:00:00	242
0317-0051	2017-05-12 22:15:00	122
0317-0051	2017-05-12 22:30:00	109
0317-0051	2017-05-12 22:45:00	144
0317-0051	2017-05-12 23:00:00	27
0317-0051	2017-05-12 23:15:00	0
0317-0051	2017-05-12 23:30:00	0
0317-0051	2017-05-12 23:45:00	0
0317-0051	2017-05-13 00:00:00	0
0317-0051	2017-05-13 00:15:00	0
0317-0051	2017-05-13 00:30:00	0
0317-0051	2017-05-13 00:45:00	0
0317-0051	2017-05-13 01:00:00	0
0317-0051	2017-05-13 01:15:00	0
0317-0051	2017-05-13 01:30:00	0
0317-0051	2017-05-13 01:45:00	8
0317-0051	2017-05-13 02:00:00	0
0317-0051	2017-05-13 02:15:00	0
0317-0051	2017-05-13 02:30:00	0
0317-0051	2017-05-13 02:45:00	0
0317-0051	2017-05-13 03:00:00	0
0317-0051	2017-05-13 03:15:00	0
0317-0051	2017-05-13 03:30:00	0
0317-0051	2017-05-13 03:45:00	0
0317-0051	2017-05-13 04:00:00	0
0317-0051	2017-05-13 04:15:00	0
0317-0051	2017-05-13 04:30:00	0
0317-0051	2017-05-13 04:45:00	0
0317-0051	2017-05-13 05:00:00	0
0317-0051	2017-05-13 05:15:00	0
0317-0051	2017-05-13 05:30:00	0
0317-0051	2017-05-13 05:45:00	5
0317-0051	2017-05-13 06:00:00	0
0317-0051	2017-05-13 06:15:00	0
0317-0051	2017-05-13 06:30:00	0
0317-0051	2017-05-13 06:45:00	0
0317-0051	2017-05-13 07:00:00	0
0317-0051	2017-05-13 07:15:00	0
0317-0051	2017-05-13 07:30:00	95
0317-0051	2017-05-13 07:45:00	360
0317-0051	2017-05-13 08:00:00	407
0317-0051	2017-05-13 08:15:00	163
0317-0051	2017-05-13 08:30:00	197
0317-0051	2017-05-13 08:45:00	182
0317-0051	2017-05-13 09:00:00	265
0317-0051	2017-05-13 09:15:00	302
0317-0051	2017-05-13 09:30:00	26
0317-0051	2017-05-13 09:45:00	85
0317-0051	2017-05-13 10:00:00	178
0317-0051	2017-05-13 10:15:00	121
0317-0051	2017-05-13 10:30:00	133
0317-0051	2017-05-13 10:45:00	88
0317-0051	2017-05-13 11:00:00	63
0317-0051	2017-05-13 11:15:00	0
0317-0051	2017-05-13 11:30:00	140
0317-0051	2017-05-13 11:45:00	26
0317-0051	2017-05-13 12:00:00	42
0317-0051	2017-05-13 12:15:00	183
0317-0051	2017-05-13 12:30:00	336
0317-0051	2017-05-13 12:45:00	1306
0317-0051	2017-05-13 13:00:00	785
0317-0051	2017-05-13 13:15:00	484
0317-0051	2017-05-13 13:30:00	174
0317-0051	2017-05-13 13:45:00	168
0317-0051	2017-05-13 14:00:00	13
0317-0051	2017-05-13 14:15:00	248
0317-0051	2017-05-13 14:30:00	225
0317-0051	2017-05-13 14:45:00	169
0317-0051	2017-05-13 15:00:00	10
0317-0051	2017-05-13 15:15:00	0
0317-0051	2017-05-13 15:30:00	194
0317-0051	2017-05-13 15:45:00	302
0317-0051	2017-05-13 16:00:00	0
0317-0051	2017-05-13 16:15:00	215
0317-0051	2017-05-13 16:30:00	316
0317-0051	2017-05-13 16:45:00	182
0317-0051	2017-05-13 17:00:00	38
0317-0051	2017-05-13 17:15:00	6
0317-0051	2017-05-13 17:30:00	0
0317-0051	2017-05-13 17:45:00	64
0317-0051	2017-05-13 18:00:00	46
0317-0051	2017-05-13 18:15:00	27
0317-0051	2017-05-13 18:30:00	72
0317-0051	2017-05-13 18:45:00	151
0317-0051	2017-05-13 19:00:00	596
0317-0051	2017-05-13 19:15:00	1077
0317-0051	2017-05-13 19:30:00	27
0317-0051	2017-05-13 19:45:00	45
0317-0051	2017-05-13 20:00:00	82
0317-0051	2017-05-13 20:15:00	117
0317-0051	2017-05-13 20:30:00	221
0317-0051	2017-05-13 20:45:00	227
0317-0051	2017-05-13 21:00:00	205
0317-0051	2017-05-13 21:15:00	210
0317-0051	2017-05-13 21:30:00	933
0317-0051	2017-05-13 21:45:00	328
0317-0051	2017-05-13 22:00:00	230
0317-0051	2017-05-13 22:15:00	19
0317-0051	2017-05-13 22:30:00	55
0317-0051	2017-05-13 22:45:00	32
0317-0051	2017-05-13 23:00:00	172
0317-0051	2017-05-13 23:15:00	0
0317-0051	2017-05-13 23:30:00	0
0317-0051	2017-05-13 23:45:00	0
0317-0051	2017-05-14 00:00:00	0
0317-0051	2017-05-14 00:15:00	0
0317-0051	2017-05-14 00:30:00	9
0317-0051	2017-05-14 00:45:00	31
0317-0051	2017-05-14 01:00:00	0
0317-0051	2017-05-14 01:15:00	0
0317-0051	2017-05-14 01:30:00	0
0317-0051	2017-05-14 01:45:00	0
0317-0051	2017-05-14 02:00:00	0
0317-0051	2017-05-14 02:15:00	0
0317-0051	2017-05-14 02:30:00	0
0317-0051	2017-05-14 02:45:00	8
0317-0051	2017-05-14 03:00:00	0
0317-0051	2017-05-14 03:15:00	0
0317-0051	2017-05-14 03:30:00	0
0317-0051	2017-05-14 03:45:00	0
0317-0051	2017-05-14 04:00:00	0
0317-0051	2017-05-14 04:15:00	0
0317-0051	2017-05-14 04:30:00	0
0317-0051	2017-05-14 04:45:00	0
0317-0051	2017-05-14 05:00:00	0
0317-0051	2017-05-14 05:15:00	0
0317-0051	2017-05-14 05:30:00	0
0317-0051	2017-05-14 05:45:00	0
0317-0051	2017-05-14 06:00:00	0
0317-0051	2017-05-14 06:15:00	0
0317-0051	2017-05-14 06:30:00	0
0317-0051	2017-05-14 06:45:00	0
0317-0051	2017-05-14 07:00:00	0
0317-0051	2017-05-14 07:15:00	0
0317-0051	2017-05-14 07:30:00	0
0317-0051	2017-05-14 07:45:00	0
0317-0051	2017-05-14 08:00:00	0
0317-0051	2017-05-14 08:15:00	29
0317-0051	2017-05-14 08:30:00	4
0317-0051	2017-05-14 08:45:00	0
0317-0051	2017-05-14 09:00:00	103
0317-0051	2017-05-14 09:15:00	28
0317-0051	2017-05-14 09:30:00	377
0317-0051	2017-05-14 09:45:00	555
0317-0051	2017-05-14 10:00:00	384
0317-0051	2017-05-14 10:15:00	141
0317-0051	2017-05-14 10:30:00	584
0317-0051	2017-05-14 10:45:00	1127
0317-0051	2017-05-14 11:00:00	824
0317-0051	2017-05-14 11:15:00	1094
0317-0051	2017-05-14 11:30:00	921
0317-0051	2017-05-14 11:45:00	1043
0317-0051	2017-05-14 12:00:00	1128
0317-0051	2017-05-14 12:15:00	1144
0317-0051	2017-05-14 12:30:00	425
0317-0051	2017-05-14 12:45:00	41
0317-0051	2017-05-14 13:00:00	30
0317-0051	2017-05-14 13:15:00	105
0317-0051	2017-05-14 13:30:00	121
0317-0051	2017-05-14 13:45:00	187
0317-0051	2017-05-14 14:00:00	7
0317-0051	2017-05-14 14:15:00	183
0317-0051	2017-05-14 14:30:00	162
0317-0051	2017-05-14 14:45:00	106
0317-0051	2017-05-14 15:00:00	125
0317-0051	2017-05-14 15:15:00	0
0317-0051	2017-05-14 15:30:00	0
0317-0051	2017-05-14 15:45:00	0
0317-0051	2017-05-14 16:00:00	0
0317-0051	2017-05-14 16:15:00	7
0317-0051	2017-05-14 16:30:00	39
0317-0051	2017-05-14 16:45:00	87
0317-0051	2017-05-14 17:00:00	861
0317-0051	2017-05-14 17:15:00	797
0317-0051	2017-05-14 17:30:00	858
0317-0051	2017-05-14 17:45:00	639
0317-0051	2017-05-14 18:00:00	455
0317-0051	2017-05-14 18:15:00	592
0317-0051	2017-05-14 18:30:00	114
0317-0051	2017-05-14 18:45:00	236
0317-0051	2017-05-14 19:00:00	310
0317-0051	2017-05-14 19:15:00	191
0317-0051	2017-05-14 19:30:00	139
0317-0051	2017-05-14 19:45:00	20
0317-0051	2017-05-14 20:00:00	533
0317-0051	2017-05-14 20:15:00	31
0317-0051	2017-05-14 20:30:00	381
0317-0051	2017-05-14 20:45:00	196
0317-0051	2017-05-14 21:00:00	205
0317-0051	2017-05-14 21:15:00	94
0317-0051	2017-05-14 21:30:00	98
0317-0051	2017-05-14 21:45:00	183
0317-0051	2017-05-14 22:00:00	49
0317-0051	2017-05-14 22:15:00	268
0317-0051	2017-05-14 22:30:00	126
0317-0051	2017-05-14 22:45:00	0
0317-0051	2017-05-14 23:00:00	0
0317-0051	2017-05-14 23:15:00	0
0317-0051	2017-05-14 23:30:00	0
0317-0051	2017-05-14 23:45:00	0
0317-0051	2017-05-15 00:00:00	0
0317-0051	2017-05-15 00:15:00	0
0317-0051	2017-05-15 00:30:00	0
0317-0051	2017-05-15 00:45:00	10
0317-0051	2017-05-15 01:00:00	0
0317-0051	2017-05-15 01:15:00	0
0317-0051	2017-05-15 01:30:00	0
0317-0051	2017-05-15 01:45:00	0
0317-0051	2017-05-15 02:00:00	0
0317-0051	2017-05-15 02:15:00	0
0317-0051	2017-05-15 02:30:00	0
0317-0051	2017-05-15 02:45:00	0
0317-0051	2017-05-15 03:00:00	0
0317-0051	2017-05-15 03:15:00	57
0317-0051	2017-05-15 03:30:00	8
0317-0051	2017-05-15 03:45:00	0
0317-0051	2017-05-15 04:00:00	0
0317-0051	2017-05-15 04:15:00	0
0317-0051	2017-05-15 04:30:00	0
0317-0051	2017-05-15 04:45:00	0
0317-0051	2017-05-15 05:00:00	0
0317-0051	2017-05-15 05:15:00	0
0317-0051	2017-05-15 05:30:00	0
0317-0051	2017-05-15 05:45:00	0
0317-0051	2017-05-15 06:00:00	0
0317-0051	2017-05-15 06:15:00	0
0317-0051	2017-05-15 06:30:00	0
0317-0051	2017-05-15 06:45:00	0
0317-0051	2017-05-15 07:00:00	0
0317-0051	2017-05-15 07:15:00	0
0317-0051	2017-05-15 07:30:00	0
0317-0051	2017-05-15 07:45:00	0
0317-0051	2017-05-15 08:00:00	4
0317-0051	2017-05-15 08:15:00	59
0317-0051	2017-05-15 08:30:00	47
0317-0051	2017-05-15 08:45:00	0
0317-0051	2017-05-15 09:00:00	0
0317-0051	2017-05-15 09:15:00	0
0317-0051	2017-05-15 09:30:00	0
0317-0051	2017-05-15 09:45:00	0
0317-0051	2017-05-15 10:00:00	0
0317-0051	2017-05-15 10:15:00	0
0317-0051	2017-05-15 10:30:00	0
0317-0051	2017-05-15 10:45:00	159
0317-0051	2017-05-15 11:00:00	282
0317-0051	2017-05-15 11:15:00	6
0317-0051	2017-05-15 11:30:00	73
0317-0051	2017-05-15 11:45:00	7
0317-0051	2017-05-15 12:00:00	382
0317-0051	2017-05-15 12:15:00	566
0317-0051	2017-05-15 12:30:00	691
0317-0051	2017-05-15 12:45:00	402
0317-0051	2017-05-15 13:00:00	62
0317-0051	2017-05-15 13:15:00	30
0317-0051	2017-05-15 13:30:00	160
0317-0051	2017-05-15 13:45:00	0
0317-0051	2017-05-15 14:00:00	42
0317-0051	2017-05-15 14:15:00	58
0317-0051	2017-05-15 14:30:00	225
0317-0051	2017-05-15 14:45:00	460
0317-0051	2017-05-15 15:00:00	0
0317-0051	2017-05-15 15:15:00	20
0317-0051	2017-05-15 15:30:00	347
0317-0051	2017-05-15 15:45:00	499
0317-0051	2017-05-15 16:00:00	40
0317-0051	2017-05-15 16:15:00	256
0317-0051	2017-05-15 16:30:00	133
0317-0051	2017-05-15 16:45:00	100
0317-0051	2017-05-15 17:00:00	660
0317-0051	2017-05-15 17:15:00	232
0317-0051	2017-05-15 17:30:00	11
0317-0051	2017-05-15 17:45:00	13
0317-0051	2017-05-15 18:00:00	78
0317-0051	2017-05-15 18:15:00	77
0317-0051	2017-05-15 18:30:00	264
0317-0051	2017-05-15 18:45:00	42
0317-0051	2017-05-15 19:00:00	240
0317-0051	2017-05-15 19:15:00	348
0317-0051	2017-05-15 19:30:00	180
0317-0051	2017-05-15 19:45:00	277
0317-0051	2017-05-15 20:00:00	37
0317-0051	2017-05-15 20:15:00	12
0317-0051	2017-05-15 20:30:00	0
0317-0051	2017-05-15 20:45:00	35
0317-0051	2017-05-15 21:00:00	263
0317-0051	2017-05-15 21:15:00	217
0317-0051	2017-05-15 21:30:00	153
0317-0051	2017-05-15 21:45:00	110
0317-0051	2017-05-15 22:00:00	549
0317-0051	2017-05-15 22:15:00	50
0317-0051	2017-05-15 22:30:00	99
0317-0051	2017-05-15 22:45:00	0
0317-0051	2017-05-15 23:00:00	0
0317-0051	2017-05-15 23:15:00	0
0317-0051	2017-05-15 23:30:00	0
0317-0051	2017-05-15 23:45:00	0
0317-0051	2017-05-16 00:00:00	0
0317-0051	2017-05-16 00:15:00	0
0317-0051	2017-05-16 00:30:00	0
0317-0051	2017-05-16 00:45:00	0
0317-0051	2017-05-16 01:00:00	0
0317-0051	2017-05-16 01:15:00	4
0317-0051	2017-05-16 01:30:00	0
0317-0051	2017-05-16 01:45:00	0
0317-0051	2017-05-16 02:00:00	0
0317-0051	2017-05-16 02:15:00	0
0317-0051	2017-05-16 02:30:00	0
0317-0051	2017-05-16 02:45:00	0
0317-0051	2017-05-16 03:00:00	0
0317-0051	2017-05-16 03:15:00	0
0317-0051	2017-05-16 03:30:00	8
0317-0051	2017-05-16 03:45:00	0
0317-0051	2017-05-16 04:00:00	0
0317-0051	2017-05-16 04:15:00	0
0317-0051	2017-05-16 04:30:00	0
0317-0051	2017-05-16 04:45:00	0
0317-0051	2017-05-16 05:00:00	0
0317-0051	2017-05-16 05:15:00	7
0317-0051	2017-05-16 05:30:00	0
0317-0051	2017-05-16 05:45:00	0
0317-0051	2017-05-16 06:00:00	25
0317-0051	2017-05-16 06:15:00	49
0317-0051	2017-05-16 06:30:00	178
0317-0051	2017-05-16 06:45:00	342
0317-0051	2017-05-16 07:00:00	306
0317-0051	2017-05-16 07:15:00	556
0317-0051	2017-05-16 07:30:00	561
0317-0051	2017-05-16 07:45:00	249
0317-0051	2017-05-16 08:00:00	374
0317-0051	2017-05-16 08:15:00	207
0317-0051	2017-05-16 08:30:00	806
0317-0051	2017-05-16 08:45:00	112
0317-0051	2017-05-16 09:00:00	69
0317-0051	2017-05-16 09:15:00	293
0317-0051	2017-05-16 09:30:00	173
0317-0051	2017-05-16 09:45:00	361
0317-0051	2017-05-16 10:00:00	328
0317-0051	2017-05-16 10:15:00	296
0317-0051	2017-05-16 10:30:00	358
0317-0051	2017-05-16 10:45:00	598
0317-0051	2017-05-16 11:00:00	636
0317-0051	2017-05-16 11:15:00	645
0317-0051	2017-05-16 11:30:00	180
0317-0051	2017-05-16 11:45:00	327
0317-0051	2017-05-16 12:00:00	73
0317-0051	2017-05-16 12:15:00	46
0317-0051	2017-05-16 12:30:00	50
0317-0051	2017-05-16 12:45:00	306
0317-0051	2017-05-16 13:00:00	54
0317-0051	2017-05-16 13:15:00	203
0317-0051	2017-05-16 13:30:00	254
0317-0051	2017-05-16 13:45:00	311
0317-0051	2017-05-16 14:00:00	107
0317-0051	2017-05-16 14:15:00	15
0317-0051	2017-05-16 14:30:00	114
0317-0051	2017-05-16 14:45:00	191
0317-0051	2017-05-16 15:00:00	171
0317-0051	2017-05-16 15:15:00	44
0317-0051	2017-05-16 15:30:00	118
0317-0051	2017-05-16 15:45:00	29
0317-0051	2017-05-16 16:00:00	27
0317-0051	2017-05-16 16:15:00	145
0317-0051	2017-05-16 16:30:00	135
0317-0051	2017-05-16 16:45:00	38
0317-0051	2017-05-16 17:00:00	424
0317-0051	2017-05-16 17:15:00	78
0317-0051	2017-05-16 17:30:00	597
0317-0051	2017-05-16 17:45:00	671
0317-0051	2017-05-16 18:00:00	24
0317-0051	2017-05-16 18:15:00	63
0317-0051	2017-05-16 18:30:00	0
0317-0051	2017-05-16 18:45:00	17
0317-0051	2017-05-16 19:00:00	70
0317-0051	2017-05-16 19:15:00	23
0317-0051	2017-05-16 19:30:00	75
0317-0051	2017-05-16 19:45:00	83
0317-0051	2017-05-16 20:00:00	34
0317-0051	2017-05-16 20:15:00	323
0317-0051	2017-05-16 20:30:00	253
0317-0051	2017-05-16 20:45:00	316
0317-0051	2017-05-16 21:00:00	23
0317-0051	2017-05-16 21:15:00	0
0317-0051	2017-05-16 21:30:00	0
0317-0051	2017-05-16 21:45:00	0
0317-0051	2017-05-16 22:00:00	66
0317-0051	2017-05-16 22:15:00	310
0317-0051	2017-05-16 22:30:00	310
0317-0051	2017-05-16 22:45:00	4
0317-0051	2017-05-16 23:00:00	0
0317-0051	2017-05-16 23:15:00	0
0317-0051	2017-05-16 23:30:00	0
0317-0051	2017-05-16 23:45:00	0
