## Supplementary Data 2 for "Digital phenotyping by consumer wearables identifies sleep-associated markers of cardiovascular disease risk and biological aging": ActivityTable_0317-0058-NHC.tsv

0317-0058	2017-04-28 00:00:00	0
0317-0058	2017-04-28 00:15:00	0
0317-0058	2017-04-28 00:30:00	0
0317-0058	2017-04-28 00:45:00	0
0317-0058	2017-04-28 01:00:00	0
0317-0058	2017-04-28 01:15:00	0
0317-0058	2017-04-28 01:30:00	0
0317-0058	2017-04-28 01:45:00	0
0317-0058	2017-04-28 02:00:00	0
0317-0058	2017-04-28 02:15:00	0
0317-0058	2017-04-28 02:30:00	0
0317-0058	2017-04-28 02:45:00	0
0317-0058	2017-04-28 03:00:00	0
0317-0058	2017-04-28 03:15:00	0
0317-0058	2017-04-28 03:30:00	0
0317-0058	2017-04-28 03:45:00	0
0317-0058	2017-04-28 04:00:00	0
0317-0058	2017-04-28 04:15:00	0
0317-0058	2017-04-28 04:30:00	0
0317-0058	2017-04-28 04:45:00	0
0317-0058	2017-04-28 05:00:00	0
0317-0058	2017-04-28 05:15:00	0
0317-0058	2017-04-28 05:30:00	0
0317-0058	2017-04-28 05:45:00	0
0317-0058	2017-04-28 06:00:00	0
0317-0058	2017-04-28 06:15:00	0
0317-0058	2017-04-28 06:30:00	0
0317-0058	2017-04-28 06:45:00	0
0317-0058	2017-04-28 07:00:00	0
0317-0058	2017-04-28 07:15:00	0
0317-0058	2017-04-28 07:30:00	0
0317-0058	2017-04-28 07:45:00	0
0317-0058	2017-04-28 08:00:00	0
0317-0058	2017-04-28 08:15:00	0
0317-0058	2017-04-28 08:30:00	66
0317-0058	2017-04-28 08:45:00	0
0317-0058	2017-04-28 09:00:00	0
0317-0058	2017-04-28 09:15:00	4
0317-0058	2017-04-28 09:30:00	0
0317-0058	2017-04-28 09:45:00	0
0317-0058	2017-04-28 10:00:00	34
0317-0058	2017-04-28 10:15:00	187
0317-0058	2017-04-28 10:30:00	346
0317-0058	2017-04-28 10:45:00	1099
0317-0058	2017-04-28 11:00:00	262
0317-0058	2017-04-28 11:15:00	808
0317-0058	2017-04-28 11:30:00	0
0317-0058	2017-04-28 11:45:00	0
0317-0058	2017-04-28 12:00:00	46
0317-0058	2017-04-28 12:15:00	0
0317-0058	2017-04-28 12:30:00	4
0317-0058	2017-04-28 12:45:00	16
0317-0058	2017-04-28 13:00:00	26
0317-0058	2017-04-28 13:15:00	20
0317-0058	2017-04-28 13:30:00	4
0317-0058	2017-04-28 13:45:00	0
0317-0058	2017-04-28 14:00:00	46
0317-0058	2017-04-28 14:15:00	6
0317-0058	2017-04-28 14:30:00	19
0317-0058	2017-04-28 14:45:00	25
0317-0058	2017-04-28 15:00:00	0
0317-0058	2017-04-28 15:15:00	0
0317-0058	2017-04-28 15:30:00	0
0317-0058	2017-04-28 15:45:00	0
0317-0058	2017-04-28 16:00:00	153
0317-0058	2017-04-28 16:15:00	0
0317-0058	2017-04-28 16:30:00	0
0317-0058	2017-04-28 16:45:00	9
0317-0058	2017-04-28 17:00:00	131
0317-0058	2017-04-28 17:15:00	463
0317-0058	2017-04-28 17:30:00	354
0317-0058	2017-04-28 17:45:00	0
0317-0058	2017-04-28 18:00:00	0
0317-0058	2017-04-28 18:15:00	60
0317-0058	2017-04-28 18:30:00	0
0317-0058	2017-04-28 18:45:00	13
0317-0058	2017-04-28 19:00:00	19
0317-0058	2017-04-28 19:15:00	253
0317-0058	2017-04-28 19:30:00	65
0317-0058	2017-04-28 19:45:00	36
0317-0058	2017-04-28 20:00:00	877
0317-0058	2017-04-28 20:15:00	248
0317-0058	2017-04-28 20:30:00	0
0317-0058	2017-04-28 20:45:00	0
0317-0058	2017-04-28 21:00:00	647
0317-0058	2017-04-28 21:15:00	528
0317-0058	2017-04-28 21:30:00	18
0317-0058	2017-04-28 21:45:00	76
0317-0058	2017-04-28 22:00:00	67
0317-0058	2017-04-28 22:15:00	262
0317-0058	2017-04-28 22:30:00	401
0317-0058	2017-04-28 22:45:00	129
0317-0058	2017-04-28 23:00:00	22
0317-0058	2017-04-28 23:15:00	18
0317-0058	2017-04-28 23:30:00	0
0317-0058	2017-04-28 23:45:00	0
0317-0058	2017-04-29 00:00:00	0
0317-0058	2017-04-29 00:15:00	0
0317-0058	2017-04-29 00:30:00	0
0317-0058	2017-04-29 00:45:00	29
0317-0058	2017-04-29 01:00:00	10
0317-0058	2017-04-29 01:15:00	0
0317-0058	2017-04-29 01:30:00	11
0317-0058	2017-04-29 01:45:00	0
0317-0058	2017-04-29 02:00:00	0
0317-0058	2017-04-29 02:15:00	0
0317-0058	2017-04-29 02:30:00	0
0317-0058	2017-04-29 02:45:00	0
0317-0058	2017-04-29 03:00:00	0
0317-0058	2017-04-29 03:15:00	0
0317-0058	2017-04-29 03:30:00	0
0317-0058	2017-04-29 03:45:00	0
0317-0058	2017-04-29 04:00:00	0
0317-0058	2017-04-29 04:15:00	0
0317-0058	2017-04-29 04:30:00	0
0317-0058	2017-04-29 04:45:00	0
0317-0058	2017-04-29 05:00:00	0
0317-0058	2017-04-29 05:15:00	0
0317-0058	2017-04-29 05:30:00	0
0317-0058	2017-04-29 05:45:00	0
0317-0058	2017-04-29 06:00:00	0
0317-0058	2017-04-29 06:15:00	0
0317-0058	2017-04-29 06:30:00	0
0317-0058	2017-04-29 06:45:00	0
0317-0058	2017-04-29 07:00:00	0
0317-0058	2017-04-29 07:15:00	0
0317-0058	2017-04-29 07:30:00	0
0317-0058	2017-04-29 07:45:00	0
0317-0058	2017-04-29 08:00:00	0
0317-0058	2017-04-29 08:15:00	0
0317-0058	2017-04-29 08:30:00	0
0317-0058	2017-04-29 08:45:00	0
0317-0058	2017-04-29 09:00:00	0
0317-0058	2017-04-29 09:15:00	7
0317-0058	2017-04-29 09:30:00	0
0317-0058	2017-04-29 09:45:00	0
0317-0058	2017-04-29 10:00:00	0
0317-0058	2017-04-29 10:15:00	43
0317-0058	2017-04-29 10:30:00	173
0317-0058	2017-04-29 10:45:00	353
0317-0058	2017-04-29 11:00:00	262
0317-0058	2017-04-29 11:15:00	0
0317-0058	2017-04-29 11:30:00	0
0317-0058	2017-04-29 11:45:00	0
0317-0058	2017-04-29 12:00:00	122
0317-0058	2017-04-29 12:15:00	121
0317-0058	2017-04-29 12:30:00	0
0317-0058	2017-04-29 12:45:00	692
0317-0058	2017-04-29 13:00:00	186
0317-0058	2017-04-29 13:15:00	247
0317-0058	2017-04-29 13:30:00	390
0317-0058	2017-04-29 13:45:00	20
0317-0058	2017-04-29 14:00:00	0
0317-0058	2017-04-29 14:15:00	200
0317-0058	2017-04-29 14:30:00	604
0317-0058	2017-04-29 14:45:00	0
0317-0058	2017-04-29 15:00:00	0
0317-0058	2017-04-29 15:15:00	0
0317-0058	2017-04-29 15:30:00	0
0317-0058	2017-04-29 15:45:00	0
0317-0058	2017-04-29 16:00:00	0
0317-0058	2017-04-29 16:15:00	0
0317-0058	2017-04-29 16:30:00	0
0317-0058	2017-04-29 16:45:00	145
0317-0058	2017-04-29 17:00:00	1068
0317-0058	2017-04-29 17:15:00	371
0317-0058	2017-04-29 17:30:00	0
0317-0058	2017-04-29 17:45:00	0
0317-0058	2017-04-29 18:00:00	0
0317-0058	2017-04-29 18:15:00	654
0317-0058	2017-04-29 18:30:00	10
0317-0058	2017-04-29 18:45:00	729
0317-0058	2017-04-29 19:00:00	384
0317-0058	2017-04-29 19:15:00	0
0317-0058	2017-04-29 19:30:00	0
0317-0058	2017-04-29 19:45:00	0
0317-0058	2017-04-29 20:00:00	557
0317-0058	2017-04-29 20:15:00	22
0317-0058	2017-04-29 20:30:00	0
0317-0058	2017-04-29 20:45:00	0
0317-0058	2017-04-29 21:00:00	0
0317-0058	2017-04-29 21:15:00	368
0317-0058	2017-04-29 21:30:00	405
0317-0058	2017-04-29 21:45:00	875
0317-0058	2017-04-29 22:00:00	124
0317-0058	2017-04-29 22:15:00	0
0317-0058	2017-04-29 22:30:00	0
0317-0058	2017-04-29 22:45:00	0
0317-0058	2017-04-29 23:00:00	22
0317-0058	2017-04-29 23:15:00	0
0317-0058	2017-04-29 23:30:00	0
0317-0058	2017-04-29 23:45:00	6
0317-0058	2017-04-30 00:00:00	0
0317-0058	2017-04-30 00:15:00	168
0317-0058	2017-04-30 00:30:00	80
0317-0058	2017-04-30 00:45:00	0
0317-0058	2017-04-30 01:00:00	42
0317-0058	2017-04-30 01:15:00	0
0317-0058	2017-04-30 01:30:00	0
0317-0058	2017-04-30 01:45:00	99
0317-0058	2017-04-30 02:00:00	18
0317-0058	2017-04-30 02:15:00	0
0317-0058	2017-04-30 02:30:00	0
0317-0058	2017-04-30 02:45:00	0
0317-0058	2017-04-30 03:00:00	0
0317-0058	2017-04-30 03:15:00	0
0317-0058	2017-04-30 03:30:00	0
0317-0058	2017-04-30 03:45:00	10
0317-0058	2017-04-30 04:00:00	0
0317-0058	2017-04-30 04:15:00	0
0317-0058	2017-04-30 04:30:00	0
0317-0058	2017-04-30 04:45:00	0
0317-0058	2017-04-30 05:00:00	0
0317-0058	2017-04-30 05:15:00	0
0317-0058	2017-04-30 05:30:00	0
0317-0058	2017-04-30 05:45:00	0
0317-0058	2017-04-30 06:00:00	0
0317-0058	2017-04-30 06:15:00	0
0317-0058	2017-04-30 06:30:00	0
0317-0058	2017-04-30 06:45:00	0
0317-0058	2017-04-30 07:00:00	0
0317-0058	2017-04-30 07:15:00	0
0317-0058	2017-04-30 07:30:00	0
0317-0058	2017-04-30 07:45:00	0
0317-0058	2017-04-30 08:00:00	0
0317-0058	2017-04-30 08:15:00	0
0317-0058	2017-04-30 08:30:00	0
0317-0058	2017-04-30 08:45:00	0
0317-0058	2017-04-30 09:00:00	6
0317-0058	2017-04-30 09:15:00	0
0317-0058	2017-04-30 09:30:00	0
0317-0058	2017-04-30 09:45:00	0
0317-0058	2017-04-30 10:00:00	0
0317-0058	2017-04-30 10:15:00	0
0317-0058	2017-04-30 10:30:00	0
0317-0058	2017-04-30 10:45:00	0
0317-0058	2017-04-30 11:00:00	0
0317-0058	2017-04-30 11:15:00	6
0317-0058	2017-04-30 11:30:00	21
0317-0058	2017-04-30 11:45:00	163
0317-0058	2017-04-30 12:00:00	47
0317-0058	2017-04-30 12:15:00	0
0317-0058	2017-04-30 12:30:00	11
0317-0058	2017-04-30 12:45:00	15
0317-0058	2017-04-30 13:00:00	0
0317-0058	2017-04-30 13:15:00	8
0317-0058	2017-04-30 13:30:00	7
0317-0058	2017-04-30 13:45:00	0
0317-0058	2017-04-30 14:00:00	57
0317-0058	2017-04-30 14:15:00	29
0317-0058	2017-04-30 14:30:00	0
0317-0058	2017-04-30 14:45:00	0
0317-0058	2017-04-30 15:00:00	131
0317-0058	2017-04-30 15:15:00	461
0317-0058	2017-04-30 15:30:00	367
0317-0058	2017-04-30 15:45:00	328
0317-0058	2017-04-30 16:00:00	0
0317-0058	2017-04-30 16:15:00	13
0317-0058	2017-04-30 16:30:00	42
0317-0058	2017-04-30 16:45:00	0
0317-0058	2017-04-30 17:00:00	314
0317-0058	2017-04-30 17:15:00	123
0317-0058	2017-04-30 17:30:00	0
0317-0058	2017-04-30 17:45:00	0
0317-0058	2017-04-30 18:00:00	0
0317-0058	2017-04-30 18:15:00	0
0317-0058	2017-04-30 18:30:00	0
0317-0058	2017-04-30 18:45:00	7
0317-0058	2017-04-30 19:00:00	0
0317-0058	2017-04-30 19:15:00	0
0317-0058	2017-04-30 19:30:00	0
0317-0058	2017-04-30 19:45:00	0
0317-0058	2017-04-30 20:00:00	0
0317-0058	2017-04-30 20:15:00	30
0317-0058	2017-04-30 20:30:00	351
0317-0058	2017-04-30 20:45:00	163
0317-0058	2017-04-30 21:00:00	222
0317-0058	2017-04-30 21:15:00	217
0317-0058	2017-04-30 21:30:00	46
0317-0058	2017-04-30 21:45:00	508
0317-0058	2017-04-30 22:00:00	84
0317-0058	2017-04-30 22:15:00	0
0317-0058	2017-04-30 22:30:00	0
0317-0058	2017-04-30 22:45:00	0
0317-0058	2017-04-30 23:00:00	0
0317-0058	2017-04-30 23:15:00	0
0317-0058	2017-04-30 23:30:00	40
0317-0058	2017-04-30 23:45:00	13
0317-0058	2017-05-01 00:00:00	0
0317-0058	2017-05-01 00:15:00	25
0317-0058	2017-05-01 00:30:00	15
0317-0058	2017-05-01 00:45:00	0
0317-0058	2017-05-01 01:00:00	0
0317-0058	2017-05-01 01:15:00	0
0317-0058	2017-05-01 01:30:00	0
0317-0058	2017-05-01 01:45:00	6
0317-0058	2017-05-01 02:00:00	129
0317-0058	2017-05-01 02:15:00	13
0317-0058	2017-05-01 02:30:00	7
0317-0058	2017-05-01 02:45:00	0
0317-0058	2017-05-01 03:00:00	0
0317-0058	2017-05-01 03:15:00	0
0317-0058	2017-05-01 03:30:00	0
0317-0058	2017-05-01 03:45:00	8
0317-0058	2017-05-01 04:00:00	0
0317-0058	2017-05-01 04:15:00	0
0317-0058	2017-05-01 04:30:00	0
0317-0058	2017-05-01 04:45:00	0
0317-0058	2017-05-01 05:00:00	0
0317-0058	2017-05-01 05:15:00	0
0317-0058	2017-05-01 05:30:00	0
0317-0058	2017-05-01 05:45:00	0
0317-0058	2017-05-01 06:00:00	0
0317-0058	2017-05-01 06:15:00	0
0317-0058	2017-05-01 06:30:00	0
0317-0058	2017-05-01 06:45:00	0
0317-0058	2017-05-01 07:00:00	0
0317-0058	2017-05-01 07:15:00	0
0317-0058	2017-05-01 07:30:00	0
0317-0058	2017-05-01 07:45:00	0
0317-0058	2017-05-01 08:00:00	0
0317-0058	2017-05-01 08:15:00	0
0317-0058	2017-05-01 08:30:00	0
0317-0058	2017-05-01 08:45:00	0
0317-0058	2017-05-01 09:00:00	0
0317-0058	2017-05-01 09:15:00	0
0317-0058	2017-05-01 09:30:00	0
0317-0058	2017-05-01 09:45:00	0
0317-0058	2017-05-01 10:00:00	0
0317-0058	2017-05-01 10:15:00	0
0317-0058	2017-05-01 10:30:00	0
0317-0058	2017-05-01 10:45:00	0
0317-0058	2017-05-01 11:00:00	0
0317-0058	2017-05-01 11:15:00	0
0317-0058	2017-05-01 11:30:00	0
0317-0058	2017-05-01 11:45:00	0
0317-0058	2017-05-01 12:00:00	0
0317-0058	2017-05-01 12:15:00	0
0317-0058	2017-05-01 12:30:00	0
0317-0058	2017-05-01 12:45:00	12
0317-0058	2017-05-01 13:00:00	148
0317-0058	2017-05-01 13:15:00	202
0317-0058	2017-05-01 13:30:00	9
0317-0058	2017-05-01 13:45:00	45
0317-0058	2017-05-01 14:00:00	8
0317-0058	2017-05-01 14:15:00	13
0317-0058	2017-05-01 14:30:00	18
0317-0058	2017-05-01 14:45:00	0
0317-0058	2017-05-01 15:00:00	0
0317-0058	2017-05-01 15:15:00	0
0317-0058	2017-05-01 15:30:00	18
0317-0058	2017-05-01 15:45:00	0
0317-0058	2017-05-01 16:00:00	0
0317-0058	2017-05-01 16:15:00	0
0317-0058	2017-05-01 16:30:00	128
0317-0058	2017-05-01 16:45:00	0
0317-0058	2017-05-01 17:00:00	0
0317-0058	2017-05-01 17:15:00	0
0317-0058	2017-05-01 17:30:00	0
0317-0058	2017-05-01 17:45:00	0
0317-0058	2017-05-01 18:00:00	0
0317-0058	2017-05-01 18:15:00	0
0317-0058	2017-05-01 18:30:00	0
0317-0058	2017-05-01 18:45:00	33
0317-0058	2017-05-01 19:00:00	121
0317-0058	2017-05-01 19:15:00	5
0317-0058	2017-05-01 19:30:00	27
0317-0058	2017-05-01 19:45:00	0
0317-0058	2017-05-01 20:00:00	534
0317-0058	2017-05-01 20:15:00	256
0317-0058	2017-05-01 20:30:00	358
0317-0058	2017-05-01 20:45:00	112
0317-0058	2017-05-01 21:00:00	14
0317-0058	2017-05-01 21:15:00	0
0317-0058	2017-05-01 21:30:00	124
0317-0058	2017-05-01 21:45:00	68
0317-0058	2017-05-01 22:00:00	0
0317-0058	2017-05-01 22:15:00	35
0317-0058	2017-05-01 22:30:00	50
0317-0058	2017-05-01 22:45:00	59
0317-0058	2017-05-01 23:00:00	0
0317-0058	2017-05-01 23:15:00	0
0317-0058	2017-05-01 23:30:00	0
0317-0058	2017-05-01 23:45:00	16
0317-0058	2017-05-02 00:00:00	16
0317-0058	2017-05-02 00:15:00	9
0317-0058	2017-05-02 00:30:00	37
0317-0058	2017-05-02 00:45:00	0
0317-0058	2017-05-02 01:00:00	0
0317-0058	2017-05-02 01:15:00	0
0317-0058	2017-05-02 01:30:00	0
0317-0058	2017-05-02 01:45:00	27
0317-0058	2017-05-02 02:00:00	0
0317-0058	2017-05-02 02:15:00	11
0317-0058	2017-05-02 02:30:00	20
0317-0058	2017-05-02 02:45:00	0
0317-0058	2017-05-02 03:00:00	0
0317-0058	2017-05-02 03:15:00	32
0317-0058	2017-05-02 03:30:00	0
0317-0058	2017-05-02 03:45:00	0
0317-0058	2017-05-02 04:00:00	0
0317-0058	2017-05-02 04:15:00	0
0317-0058	2017-05-02 04:30:00	0
0317-0058	2017-05-02 04:45:00	0
0317-0058	2017-05-02 05:00:00	0
0317-0058	2017-05-02 05:15:00	0
0317-0058	2017-05-02 05:30:00	0
0317-0058	2017-05-02 05:45:00	0
0317-0058	2017-05-02 06:00:00	8
0317-0058	2017-05-02 06:15:00	0
0317-0058	2017-05-02 06:30:00	0
0317-0058	2017-05-02 06:45:00	0
0317-0058	2017-05-02 07:00:00	0
0317-0058	2017-05-02 07:15:00	0
0317-0058	2017-05-02 07:30:00	244
0317-0058	2017-05-02 07:45:00	774
0317-0058	2017-05-02 08:00:00	40
0317-0058	2017-05-02 08:15:00	308
0317-0058	2017-05-02 08:30:00	165
0317-0058	2017-05-02 08:45:00	88
0317-0058	2017-05-02 09:00:00	0
0317-0058	2017-05-02 09:15:00	99
0317-0058	2017-05-02 09:30:00	1011
0317-0058	2017-05-02 09:45:00	117
0317-0058	2017-05-02 10:00:00	41
0317-0058	2017-05-02 10:15:00	0
0317-0058	2017-05-02 10:30:00	13
0317-0058	2017-05-02 10:45:00	0
0317-0058	2017-05-02 11:00:00	14
0317-0058	2017-05-02 11:15:00	25
0317-0058	2017-05-02 11:30:00	0
0317-0058	2017-05-02 11:45:00	387
0317-0058	2017-05-02 12:00:00	9
0317-0058	2017-05-02 12:15:00	360
0317-0058	2017-05-02 12:30:00	17
0317-0058	2017-05-02 12:45:00	0
0317-0058	2017-05-02 13:00:00	14
0317-0058	2017-05-02 13:15:00	0
0317-0058	2017-05-02 13:30:00	54
0317-0058	2017-05-02 13:45:00	0
0317-0058	2017-05-02 14:00:00	0
0317-0058	2017-05-02 14:15:00	12
0317-0058	2017-05-02 14:30:00	0
0317-0058	2017-05-02 14:45:00	0
0317-0058	2017-05-02 15:00:00	0
0317-0058	2017-05-02 15:15:00	0
0317-0058	2017-05-02 15:30:00	6
0317-0058	2017-05-02 15:45:00	84
0317-0058	2017-05-02 16:00:00	164
0317-0058	2017-05-02 16:15:00	0
0317-0058	2017-05-02 16:30:00	30
0317-0058	2017-05-02 16:45:00	192
0317-0058	2017-05-02 17:00:00	323
0317-0058	2017-05-02 17:15:00	278
0317-0058	2017-05-02 17:30:00	113
0317-0058	2017-05-02 17:45:00	10
0317-0058	2017-05-02 18:00:00	221
0317-0058	2017-05-02 18:15:00	961
0317-0058	2017-05-02 18:30:00	0
0317-0058	2017-05-02 18:45:00	35
0317-0058	2017-05-02 19:00:00	491
0317-0058	2017-05-02 19:15:00	16
0317-0058	2017-05-02 19:30:00	125
0317-0058	2017-05-02 19:45:00	411
0317-0058	2017-05-02 20:00:00	164
0317-0058	2017-05-02 20:15:00	0
0317-0058	2017-05-02 20:30:00	189
0317-0058	2017-05-02 20:45:00	252
0317-0058	2017-05-02 21:00:00	40
0317-0058	2017-05-02 21:15:00	15
0317-0058	2017-05-02 21:30:00	0
0317-0058	2017-05-02 21:45:00	0
0317-0058	2017-05-02 22:00:00	28
0317-0058	2017-05-02 22:15:00	0
0317-0058	2017-05-02 22:30:00	13
0317-0058	2017-05-02 22:45:00	0
0317-0058	2017-05-02 23:00:00	0
0317-0058	2017-05-02 23:15:00	6
0317-0058	2017-05-02 23:30:00	24
0317-0058	2017-05-02 23:45:00	198
0317-0058	2017-05-03 00:00:00	135
0317-0058	2017-05-03 00:15:00	6
0317-0058	2017-05-03 00:30:00	28
0317-0058	2017-05-03 00:45:00	21
0317-0058	2017-05-03 01:00:00	28
0317-0058	2017-05-03 01:15:00	40
0317-0058	2017-05-03 01:30:00	0
0317-0058	2017-05-03 01:45:00	0
0317-0058	2017-05-03 02:00:00	24
0317-0058	2017-05-03 02:15:00	0
0317-0058	2017-05-03 02:30:00	0
0317-0058	2017-05-03 02:45:00	0
0317-0058	2017-05-03 03:00:00	0
0317-0058	2017-05-03 03:15:00	0
0317-0058	2017-05-03 03:30:00	11
0317-0058	2017-05-03 03:45:00	0
0317-0058	2017-05-03 04:00:00	0
0317-0058	2017-05-03 04:15:00	0
0317-0058	2017-05-03 04:30:00	0
0317-0058	2017-05-03 04:45:00	0
0317-0058	2017-05-03 05:00:00	0
0317-0058	2017-05-03 05:15:00	0
0317-0058	2017-05-03 05:30:00	0
0317-0058	2017-05-03 05:45:00	0
0317-0058	2017-05-03 06:00:00	0
0317-0058	2017-05-03 06:15:00	0
0317-0058	2017-05-03 06:30:00	0
0317-0058	2017-05-03 06:45:00	0
0317-0058	2017-05-03 07:00:00	0
0317-0058	2017-05-03 07:15:00	0
0317-0058	2017-05-03 07:30:00	0
0317-0058	2017-05-03 07:45:00	0
0317-0058	2017-05-03 08:00:00	0
0317-0058	2017-05-03 08:15:00	0
0317-0058	2017-05-03 08:30:00	0
0317-0058	2017-05-03 08:45:00	7
0317-0058	2017-05-03 09:00:00	324
0317-0058	2017-05-03 09:15:00	291
0317-0058	2017-05-03 09:30:00	327
0317-0058	2017-05-03 09:45:00	0
0317-0058	2017-05-03 10:00:00	1171
0317-0058	2017-05-03 10:15:00	143
0317-0058	2017-05-03 10:30:00	14
0317-0058	2017-05-03 10:45:00	0
0317-0058	2017-05-03 11:00:00	0
0317-0058	2017-05-03 11:15:00	0
0317-0058	2017-05-03 11:30:00	0
0317-0058	2017-05-03 11:45:00	0
0317-0058	2017-05-03 12:00:00	0
0317-0058	2017-05-03 12:15:00	0
0317-0058	2017-05-03 12:30:00	0
0317-0058	2017-05-03 12:45:00	0
0317-0058	2017-05-03 13:00:00	0
0317-0058	2017-05-03 13:15:00	0
0317-0058	2017-05-03 13:30:00	0
0317-0058	2017-05-03 13:45:00	0
0317-0058	2017-05-03 14:00:00	0
0317-0058	2017-05-03 14:15:00	0
0317-0058	2017-05-03 14:30:00	0
0317-0058	2017-05-03 14:45:00	0
0317-0058	2017-05-03 15:00:00	0
0317-0058	2017-05-03 15:15:00	0
0317-0058	2017-05-03 15:30:00	0
0317-0058	2017-05-03 15:45:00	0
0317-0058	2017-05-03 16:00:00	0
0317-0058	2017-05-03 16:15:00	0
0317-0058	2017-05-03 16:30:00	0
0317-0058	2017-05-03 16:45:00	0
0317-0058	2017-05-03 17:00:00	0
0317-0058	2017-05-03 17:15:00	0
0317-0058	2017-05-03 17:30:00	0
0317-0058	2017-05-03 17:45:00	0
0317-0058	2017-05-03 18:00:00	0
0317-0058	2017-05-03 18:15:00	0
0317-0058	2017-05-03 18:30:00	0
0317-0058	2017-05-03 18:45:00	0
0317-0058	2017-05-03 19:00:00	0
0317-0058	2017-05-03 19:15:00	0
0317-0058	2017-05-03 19:30:00	0
0317-0058	2017-05-03 19:45:00	0
0317-0058	2017-05-03 20:00:00	0
0317-0058	2017-05-03 20:15:00	0
0317-0058	2017-05-03 20:30:00	0
0317-0058	2017-05-03 20:45:00	0
0317-0058	2017-05-03 21:00:00	0
0317-0058	2017-05-03 21:15:00	0
0317-0058	2017-05-03 21:30:00	0
0317-0058	2017-05-03 21:45:00	0
0317-0058	2017-05-03 22:00:00	0
0317-0058	2017-05-03 22:15:00	0
0317-0058	2017-05-03 22:30:00	0
0317-0058	2017-05-03 22:45:00	0
0317-0058	2017-05-03 23:00:00	0
0317-0058	2017-05-03 23:15:00	0
0317-0058	2017-05-03 23:30:00	0
0317-0058	2017-05-03 23:45:00	0
