## Supplementary Data 2 for "Digital phenotyping by consumer wearables identifies sleep-associated markers of cardiovascular disease risk and biological aging": ActivityTable_0317-0059-NHC.tsv

0317-0059	2017-06-02 00:00:00	0
0317-0059	2017-06-02 00:15:00	0
0317-0059	2017-06-02 00:30:00	0
0317-0059	2017-06-02 00:45:00	0
0317-0059	2017-06-02 01:00:00	0
0317-0059	2017-06-02 01:15:00	0
0317-0059	2017-06-02 01:30:00	0
0317-0059	2017-06-02 01:45:00	0
0317-0059	2017-06-02 02:00:00	0
0317-0059	2017-06-02 02:15:00	0
0317-0059	2017-06-02 02:30:00	0
0317-0059	2017-06-02 02:45:00	0
0317-0059	2017-06-02 03:00:00	0
0317-0059	2017-06-02 03:15:00	0
0317-0059	2017-06-02 03:30:00	0
0317-0059	2017-06-02 03:45:00	0
0317-0059	2017-06-02 04:00:00	0
0317-0059	2017-06-02 04:15:00	0
0317-0059	2017-06-02 04:30:00	0
0317-0059	2017-06-02 04:45:00	0
0317-0059	2017-06-02 05:00:00	0
0317-0059	2017-06-02 05:15:00	0
0317-0059	2017-06-02 05:30:00	0
0317-0059	2017-06-02 05:45:00	0
0317-0059	2017-06-02 06:00:00	0
0317-0059	2017-06-02 06:15:00	0
0317-0059	2017-06-02 06:30:00	0
0317-0059	2017-06-02 06:45:00	0
0317-0059	2017-06-02 07:00:00	0
0317-0059	2017-06-02 07:15:00	0
0317-0059	2017-06-02 07:30:00	0
0317-0059	2017-06-02 07:45:00	0
0317-0059	2017-06-02 08:00:00	0
0317-0059	2017-06-02 08:15:00	0
0317-0059	2017-06-02 08:30:00	0
0317-0059	2017-06-02 08:45:00	0
0317-0059	2017-06-02 09:00:00	0
0317-0059	2017-06-02 09:15:00	0
0317-0059	2017-06-02 09:30:00	0
0317-0059	2017-06-02 09:45:00	0
0317-0059	2017-06-02 10:00:00	0
0317-0059	2017-06-02 10:15:00	131
0317-0059	2017-06-02 10:30:00	106
0317-0059	2017-06-02 10:45:00	314
0317-0059	2017-06-02 11:00:00	33
0317-0059	2017-06-02 11:15:00	0
0317-0059	2017-06-02 11:30:00	0
0317-0059	2017-06-02 11:45:00	0
0317-0059	2017-06-02 12:00:00	0
0317-0059	2017-06-02 12:15:00	0
0317-0059	2017-06-02 12:30:00	0
0317-0059	2017-06-02 12:45:00	0
0317-0059	2017-06-02 13:00:00	0
0317-0059	2017-06-02 13:15:00	11
0317-0059	2017-06-02 13:30:00	21
0317-0059	2017-06-02 13:45:00	0
0317-0059	2017-06-02 14:00:00	0
0317-0059	2017-06-02 14:15:00	330
0317-0059	2017-06-02 14:30:00	343
0317-0059	2017-06-02 14:45:00	410
0317-0059	2017-06-02 15:00:00	0
0317-0059	2017-06-02 15:15:00	0
0317-0059	2017-06-02 15:30:00	43
0317-0059	2017-06-02 15:45:00	5
0317-0059	2017-06-02 16:00:00	0
0317-0059	2017-06-02 16:15:00	0
0317-0059	2017-06-02 16:30:00	0
0317-0059	2017-06-02 16:45:00	0
0317-0059	2017-06-02 17:00:00	0
0317-0059	2017-06-02 17:15:00	338
0317-0059	2017-06-02 17:30:00	54
0317-0059	2017-06-02 17:45:00	465
0317-0059	2017-06-02 18:00:00	0
0317-0059	2017-06-02 18:15:00	419
0317-0059	2017-06-02 18:30:00	0
0317-0059	2017-06-02 18:45:00	78
0317-0059	2017-06-02 19:00:00	0
0317-0059	2017-06-02 19:15:00	566
0317-0059	2017-06-02 19:30:00	19
0317-0059	2017-06-02 19:45:00	0
0317-0059	2017-06-02 20:00:00	0
0317-0059	2017-06-02 20:15:00	0
0317-0059	2017-06-02 20:30:00	0
0317-0059	2017-06-02 20:45:00	299
0317-0059	2017-06-02 21:00:00	117
0317-0059	2017-06-02 21:15:00	220
0317-0059	2017-06-02 21:30:00	502
0317-0059	2017-06-02 21:45:00	127
0317-0059	2017-06-02 22:00:00	54
0317-0059	2017-06-02 22:15:00	80
0317-0059	2017-06-02 22:30:00	7
0317-0059	2017-06-02 22:45:00	92
0317-0059	2017-06-02 23:00:00	240
0317-0059	2017-06-02 23:15:00	180
0317-0059	2017-06-02 23:30:00	25
0317-0059	2017-06-02 23:45:00	245
0317-0059	2017-06-03 00:00:00	4
0317-0059	2017-06-03 00:15:00	12
0317-0059	2017-06-03 00:30:00	0
0317-0059	2017-06-03 00:45:00	12
0317-0059	2017-06-03 01:00:00	6
0317-0059	2017-06-03 01:15:00	0
0317-0059	2017-06-03 01:30:00	0
0317-0059	2017-06-03 01:45:00	0
0317-0059	2017-06-03 02:00:00	0
0317-0059	2017-06-03 02:15:00	0
0317-0059	2017-06-03 02:30:00	0
0317-0059	2017-06-03 02:45:00	0
0317-0059	2017-06-03 03:00:00	0
0317-0059	2017-06-03 03:15:00	0
0317-0059	2017-06-03 03:30:00	25
0317-0059	2017-06-03 03:45:00	0
0317-0059	2017-06-03 04:00:00	0
0317-0059	2017-06-03 04:15:00	0
0317-0059	2017-06-03 04:30:00	0
0317-0059	2017-06-03 04:45:00	0
0317-0059	2017-06-03 05:00:00	0
0317-0059	2017-06-03 05:15:00	0
0317-0059	2017-06-03 05:30:00	0
0317-0059	2017-06-03 05:45:00	9
0317-0059	2017-06-03 06:00:00	0
0317-0059	2017-06-03 06:15:00	0
0317-0059	2017-06-03 06:30:00	0
0317-0059	2017-06-03 06:45:00	0
0317-0059	2017-06-03 07:00:00	0
0317-0059	2017-06-03 07:15:00	0
0317-0059	2017-06-03 07:30:00	0
0317-0059	2017-06-03 07:45:00	0
0317-0059	2017-06-03 08:00:00	0
0317-0059	2017-06-03 08:15:00	0
0317-0059	2017-06-03 08:30:00	56
0317-0059	2017-06-03 08:45:00	1
0317-0059	2017-06-03 09:00:00	0
0317-0059	2017-06-03 09:15:00	0
0317-0059	2017-06-03 09:30:00	0
0317-0059	2017-06-03 09:45:00	0
0317-0059	2017-06-03 10:00:00	0
0317-0059	2017-06-03 10:15:00	0
0317-0059	2017-06-03 10:30:00	0
0317-0059	2017-06-03 10:45:00	0
0317-0059	2017-06-03 11:00:00	315
0317-0059	2017-06-03 11:15:00	0
0317-0059	2017-06-03 11:30:00	47
0317-0059	2017-06-03 11:45:00	313
0317-0059	2017-06-03 12:00:00	242
0317-0059	2017-06-03 12:15:00	156
0317-0059	2017-06-03 12:30:00	0
0317-0059	2017-06-03 12:45:00	50
0317-0059	2017-06-03 13:00:00	0
0317-0059	2017-06-03 13:15:00	4
0317-0059	2017-06-03 13:30:00	251
0317-0059	2017-06-03 13:45:00	665
0317-0059	2017-06-03 14:00:00	414
0317-0059	2017-06-03 14:15:00	117
0317-0059	2017-06-03 14:30:00	385
0317-0059	2017-06-03 14:45:00	190
0317-0059	2017-06-03 15:00:00	479
0317-0059	2017-06-03 15:15:00	0
0317-0059	2017-06-03 15:30:00	0
0317-0059	2017-06-03 15:45:00	0
0317-0059	2017-06-03 16:00:00	0
0317-0059	2017-06-03 16:15:00	0
0317-0059	2017-06-03 16:30:00	306
0317-0059	2017-06-03 16:45:00	62
0317-0059	2017-06-03 17:00:00	171
0317-0059	2017-06-03 17:15:00	56
0317-0059	2017-06-03 17:30:00	204
0317-0059	2017-06-03 17:45:00	55
0317-0059	2017-06-03 18:00:00	35
0317-0059	2017-06-03 18:15:00	324
0317-0059	2017-06-03 18:30:00	669
0317-0059	2017-06-03 18:45:00	148
0317-0059	2017-06-03 19:00:00	134
0317-0059	2017-06-03 19:15:00	605
0317-0059	2017-06-03 19:30:00	513
0317-0059	2017-06-03 19:45:00	722
0317-0059	2017-06-03 20:00:00	858
0317-0059	2017-06-03 20:15:00	860
0317-0059	2017-06-03 20:30:00	425
0317-0059	2017-06-03 20:45:00	114
0317-0059	2017-06-03 21:00:00	0
0317-0059	2017-06-03 21:15:00	0
0317-0059	2017-06-03 21:30:00	0
0317-0059	2017-06-03 21:45:00	178
0317-0059	2017-06-03 22:00:00	235
0317-0059	2017-06-03 22:15:00	243
0317-0059	2017-06-03 22:30:00	487
0317-0059	2017-06-03 22:45:00	140
0317-0059	2017-06-03 23:00:00	251
0317-0059	2017-06-03 23:15:00	88
0317-0059	2017-06-03 23:30:00	310
0317-0059	2017-06-03 23:45:00	687
0317-0059	2017-06-04 00:00:00	45
0317-0059	2017-06-04 00:15:00	584
0317-0059	2017-06-04 00:30:00	189
0317-0059	2017-06-04 00:45:00	289
0317-0059	2017-06-04 01:00:00	140
0317-0059	2017-06-04 01:15:00	0
0317-0059	2017-06-04 01:30:00	0
0317-0059	2017-06-04 01:45:00	0
0317-0059	2017-06-04 02:00:00	0
0317-0059	2017-06-04 02:15:00	0
0317-0059	2017-06-04 02:30:00	23
0317-0059	2017-06-04 02:45:00	12
0317-0059	2017-06-04 03:00:00	0
0317-0059	2017-06-04 03:15:00	0
0317-0059	2017-06-04 03:30:00	0
0317-0059	2017-06-04 03:45:00	16
0317-0059	2017-06-04 04:00:00	0
0317-0059	2017-06-04 04:15:00	0
0317-0059	2017-06-04 04:30:00	6
0317-0059	2017-06-04 04:45:00	0
0317-0059	2017-06-04 05:00:00	0
0317-0059	2017-06-04 05:15:00	0
0317-0059	2017-06-04 05:30:00	0
0317-0059	2017-06-04 05:45:00	0
0317-0059	2017-06-04 06:00:00	0
0317-0059	2017-06-04 06:15:00	0
0317-0059	2017-06-04 06:30:00	0
0317-0059	2017-06-04 06:45:00	0
0317-0059	2017-06-04 07:00:00	0
0317-0059	2017-06-04 07:15:00	0
0317-0059	2017-06-04 07:30:00	0
0317-0059	2017-06-04 07:45:00	0
0317-0059	2017-06-04 08:00:00	0
0317-0059	2017-06-04 08:15:00	0
0317-0059	2017-06-04 08:30:00	0
0317-0059	2017-06-04 08:45:00	0
0317-0059	2017-06-04 09:00:00	15
0317-0059	2017-06-04 09:15:00	0
0317-0059	2017-06-04 09:30:00	0
0317-0059	2017-06-04 09:45:00	0
0317-0059	2017-06-04 10:00:00	0
0317-0059	2017-06-04 10:15:00	0
0317-0059	2017-06-04 10:30:00	29
0317-0059	2017-06-04 10:45:00	150
0317-0059	2017-06-04 11:00:00	319
0317-0059	2017-06-04 11:15:00	212
0317-0059	2017-06-04 11:30:00	434
0317-0059	2017-06-04 11:45:00	9
0317-0059	2017-06-04 12:00:00	0
0317-0059	2017-06-04 12:15:00	0
0317-0059	2017-06-04 12:30:00	0
0317-0059	2017-06-04 12:45:00	0
0317-0059	2017-06-04 13:00:00	543
0317-0059	2017-06-04 13:15:00	75
0317-0059	2017-06-04 13:30:00	245
0317-0059	2017-06-04 13:45:00	229
0317-0059	2017-06-04 14:00:00	0
0317-0059	2017-06-04 14:15:00	190
0317-0059	2017-06-04 14:30:00	274
0317-0059	2017-06-04 14:45:00	98
0317-0059	2017-06-04 15:00:00	890
0317-0059	2017-06-04 15:15:00	250
0317-0059	2017-06-04 15:30:00	0
0317-0059	2017-06-04 15:45:00	35
0317-0059	2017-06-04 16:00:00	0
0317-0059	2017-06-04 16:15:00	0
0317-0059	2017-06-04 16:30:00	0
0317-0059	2017-06-04 16:45:00	34
0317-0059	2017-06-04 17:00:00	523
0317-0059	2017-06-04 17:15:00	41
0317-0059	2017-06-04 17:30:00	717
0317-0059	2017-06-04 17:45:00	87
0317-0059	2017-06-04 18:00:00	719
0317-0059	2017-06-04 18:15:00	864
0317-0059	2017-06-04 18:30:00	190
0317-0059	2017-06-04 18:45:00	797
0317-0059	2017-06-04 19:00:00	86
0317-0059	2017-06-04 19:15:00	0
0317-0059	2017-06-04 19:30:00	216
0317-0059	2017-06-04 19:45:00	34
0317-0059	2017-06-04 20:00:00	379
0317-0059	2017-06-04 20:15:00	0
0317-0059	2017-06-04 20:30:00	266
0317-0059	2017-06-04 20:45:00	60
0317-0059	2017-06-04 21:00:00	0
0317-0059	2017-06-04 21:15:00	396
0317-0059	2017-06-04 21:30:00	604
0317-0059	2017-06-04 21:45:00	174
0317-0059	2017-06-04 22:00:00	4
0317-0059	2017-06-04 22:15:00	54
0317-0059	2017-06-04 22:30:00	561
0317-0059	2017-06-04 22:45:00	363
0317-0059	2017-06-04 23:00:00	296
0317-0059	2017-06-04 23:15:00	84
0317-0059	2017-06-04 23:30:00	13
0317-0059	2017-06-04 23:45:00	64
0317-0059	2017-06-05 00:00:00	480
0317-0059	2017-06-05 00:15:00	38
0317-0059	2017-06-05 00:30:00	207
0317-0059	2017-06-05 00:45:00	284
0317-0059	2017-06-05 01:00:00	368
0317-0059	2017-06-05 01:15:00	0
0317-0059	2017-06-05 01:30:00	0
0317-0059	2017-06-05 01:45:00	0
0317-0059	2017-06-05 02:00:00	0
0317-0059	2017-06-05 02:15:00	0
0317-0059	2017-06-05 02:30:00	0
0317-0059	2017-06-05 02:45:00	0
0317-0059	2017-06-05 03:00:00	56
0317-0059	2017-06-05 03:15:00	0
0317-0059	2017-06-05 03:30:00	0
0317-0059	2017-06-05 03:45:00	0
0317-0059	2017-06-05 04:00:00	0
0317-0059	2017-06-05 04:15:00	0
0317-0059	2017-06-05 04:30:00	0
0317-0059	2017-06-05 04:45:00	0
0317-0059	2017-06-05 05:00:00	0
0317-0059	2017-06-05 05:15:00	0
0317-0059	2017-06-05 05:30:00	0
0317-0059	2017-06-05 05:45:00	0
0317-0059	2017-06-05 06:00:00	22
0317-0059	2017-06-05 06:15:00	0
0317-0059	2017-06-05 06:30:00	0
0317-0059	2017-06-05 06:45:00	0
0317-0059	2017-06-05 07:00:00	0
0317-0059	2017-06-05 07:15:00	0
0317-0059	2017-06-05 07:30:00	0
0317-0059	2017-06-05 07:45:00	0
0317-0059	2017-06-05 08:00:00	0
0317-0059	2017-06-05 08:15:00	0
0317-0059	2017-06-05 08:30:00	205
0317-0059	2017-06-05 08:45:00	665
0317-0059	2017-06-05 09:00:00	148
0317-0059	2017-06-05 09:15:00	18
0317-0059	2017-06-05 09:30:00	13
0317-0059	2017-06-05 09:45:00	72
0317-0059	2017-06-05 10:00:00	402
0317-0059	2017-06-05 10:15:00	149
0317-0059	2017-06-05 10:30:00	11
0317-0059	2017-06-05 10:45:00	31
0317-0059	2017-06-05 11:00:00	0
0317-0059	2017-06-05 11:15:00	222
0317-0059	2017-06-05 11:30:00	0
0317-0059	2017-06-05 11:45:00	0
0317-0059	2017-06-05 12:00:00	0
0317-0059	2017-06-05 12:15:00	0
0317-0059	2017-06-05 12:30:00	0
0317-0059	2017-06-05 12:45:00	0
0317-0059	2017-06-05 13:00:00	123
0317-0059	2017-06-05 13:15:00	126
0317-0059	2017-06-05 13:30:00	8
0317-0059	2017-06-05 13:45:00	11
0317-0059	2017-06-05 14:00:00	184
0317-0059	2017-06-05 14:15:00	186
0317-0059	2017-06-05 14:30:00	119
0317-0059	2017-06-05 14:45:00	382
0317-0059	2017-06-05 15:00:00	24
0317-0059	2017-06-05 15:15:00	0
0317-0059	2017-06-05 15:30:00	69
0317-0059	2017-06-05 15:45:00	24
0317-0059	2017-06-05 16:00:00	5
0317-0059	2017-06-05 16:15:00	30
0317-0059	2017-06-05 16:30:00	111
0317-0059	2017-06-05 16:45:00	131
0317-0059	2017-06-05 17:00:00	164
0317-0059	2017-06-05 17:15:00	266
0317-0059	2017-06-05 17:30:00	304
0317-0059	2017-06-05 17:45:00	42
0317-0059	2017-06-05 18:00:00	419
0317-0059	2017-06-05 18:15:00	1010
0317-0059	2017-06-05 18:30:00	1701
0317-0059	2017-06-05 18:45:00	1047
0317-0059	2017-06-05 19:00:00	102
0317-0059	2017-06-05 19:15:00	219
0317-0059	2017-06-05 19:30:00	435
0317-0059	2017-06-05 19:45:00	305
0317-0059	2017-06-05 20:00:00	13
0317-0059	2017-06-05 20:15:00	0
0317-0059	2017-06-05 20:30:00	83
0317-0059	2017-06-05 20:45:00	90
0317-0059	2017-06-05 21:00:00	118
0317-0059	2017-06-05 21:15:00	0
0317-0059	2017-06-05 21:30:00	0
0317-0059	2017-06-05 21:45:00	0
0317-0059	2017-06-05 22:00:00	0
0317-0059	2017-06-05 22:15:00	201
0317-0059	2017-06-05 22:30:00	255
0317-0059	2017-06-05 22:45:00	0
0317-0059	2017-06-05 23:00:00	0
0317-0059	2017-06-05 23:15:00	0
0317-0059	2017-06-05 23:30:00	0
0317-0059	2017-06-05 23:45:00	0
0317-0059	2017-06-06 00:00:00	0
0317-0059	2017-06-06 00:15:00	0
0317-0059	2017-06-06 00:30:00	0
0317-0059	2017-06-06 00:45:00	0
0317-0059	2017-06-06 01:00:00	234
0317-0059	2017-06-06 01:15:00	353
0317-0059	2017-06-06 01:30:00	22
0317-0059	2017-06-06 01:45:00	0
0317-0059	2017-06-06 02:00:00	0
0317-0059	2017-06-06 02:15:00	0
0317-0059	2017-06-06 02:30:00	0
0317-0059	2017-06-06 02:45:00	0
0317-0059	2017-06-06 03:00:00	0
0317-0059	2017-06-06 03:15:00	0
0317-0059	2017-06-06 03:30:00	0
0317-0059	2017-06-06 03:45:00	0
0317-0059	2017-06-06 04:00:00	20
0317-0059	2017-06-06 04:15:00	82
0317-0059	2017-06-06 04:30:00	0
0317-0059	2017-06-06 04:45:00	0
0317-0059	2017-06-06 05:00:00	0
0317-0059	2017-06-06 05:15:00	0
0317-0059	2017-06-06 05:30:00	0
0317-0059	2017-06-06 05:45:00	0
0317-0059	2017-06-06 06:00:00	0
0317-0059	2017-06-06 06:15:00	0
0317-0059	2017-06-06 06:30:00	0
0317-0059	2017-06-06 06:45:00	0
0317-0059	2017-06-06 07:00:00	0
0317-0059	2017-06-06 07:15:00	0
0317-0059	2017-06-06 07:30:00	0
0317-0059	2017-06-06 07:45:00	0
0317-0059	2017-06-06 08:00:00	0
0317-0059	2017-06-06 08:15:00	0
0317-0059	2017-06-06 08:30:00	0
0317-0059	2017-06-06 08:45:00	0
0317-0059	2017-06-06 09:00:00	0
0317-0059	2017-06-06 09:15:00	0
0317-0059	2017-06-06 09:30:00	0
0317-0059	2017-06-06 09:45:00	0
0317-0059	2017-06-06 10:00:00	11
0317-0059	2017-06-06 10:15:00	298
0317-0059	2017-06-06 10:30:00	145
0317-0059	2017-06-06 10:45:00	153
0317-0059	2017-06-06 11:00:00	253
0317-0059	2017-06-06 11:15:00	347
0317-0059	2017-06-06 11:30:00	152
0317-0059	2017-06-06 11:45:00	19
0317-0059	2017-06-06 12:00:00	32
0317-0059	2017-06-06 12:15:00	42
0317-0059	2017-06-06 12:30:00	66
0317-0059	2017-06-06 12:45:00	175
0317-0059	2017-06-06 13:00:00	139
0317-0059	2017-06-06 13:15:00	312
0317-0059	2017-06-06 13:30:00	0
0317-0059	2017-06-06 13:45:00	10
0317-0059	2017-06-06 14:00:00	0
0317-0059	2017-06-06 14:15:00	28
0317-0059	2017-06-06 14:30:00	0
0317-0059	2017-06-06 14:45:00	0
0317-0059	2017-06-06 15:00:00	18
0317-0059	2017-06-06 15:15:00	13
0317-0059	2017-06-06 15:30:00	0
0317-0059	2017-06-06 15:45:00	4
0317-0059	2017-06-06 16:00:00	38
0317-0059	2017-06-06 16:15:00	13
0317-0059	2017-06-06 16:30:00	11
0317-0059	2017-06-06 16:45:00	248
0317-0059	2017-06-06 17:00:00	0
0317-0059	2017-06-06 17:15:00	0
0317-0059	2017-06-06 17:30:00	0
0317-0059	2017-06-06 17:45:00	0
0317-0059	2017-06-06 18:00:00	0
0317-0059	2017-06-06 18:15:00	486
0317-0059	2017-06-06 18:30:00	1116
0317-0059	2017-06-06 18:45:00	170
0317-0059	2017-06-06 19:00:00	7
0317-0059	2017-06-06 19:15:00	809
0317-0059	2017-06-06 19:30:00	136
0317-0059	2017-06-06 19:45:00	64
0317-0059	2017-06-06 20:00:00	286
0317-0059	2017-06-06 20:15:00	0
0317-0059	2017-06-06 20:30:00	0
0317-0059	2017-06-06 20:45:00	0
0317-0059	2017-06-06 21:00:00	0
0317-0059	2017-06-06 21:15:00	0
0317-0059	2017-06-06 21:30:00	12
0317-0059	2017-06-06 21:45:00	0
0317-0059	2017-06-06 22:00:00	0
0317-0059	2017-06-06 22:15:00	0
0317-0059	2017-06-06 22:30:00	0
0317-0059	2017-06-06 22:45:00	0
0317-0059	2017-06-06 23:00:00	0
0317-0059	2017-06-06 23:15:00	0
0317-0059	2017-06-06 23:30:00	0
0317-0059	2017-06-06 23:45:00	0
0317-0059	2017-06-07 00:00:00	0
0317-0059	2017-06-07 00:15:00	0
0317-0059	2017-06-07 00:30:00	85
0317-0059	2017-06-07 00:45:00	60
0317-0059	2017-06-07 01:00:00	0
0317-0059	2017-06-07 01:15:00	0
0317-0059	2017-06-07 01:30:00	0
0317-0059	2017-06-07 01:45:00	0
0317-0059	2017-06-07 02:00:00	10
0317-0059	2017-06-07 02:15:00	0
0317-0059	2017-06-07 02:30:00	0
0317-0059	2017-06-07 02:45:00	0
0317-0059	2017-06-07 03:00:00	8
0317-0059	2017-06-07 03:15:00	0
0317-0059	2017-06-07 03:30:00	0
0317-0059	2017-06-07 03:45:00	0
0317-0059	2017-06-07 04:00:00	0
0317-0059	2017-06-07 04:15:00	0
0317-0059	2017-06-07 04:30:00	0
0317-0059	2017-06-07 04:45:00	0
0317-0059	2017-06-07 05:00:00	0
0317-0059	2017-06-07 05:15:00	0
0317-0059	2017-06-07 05:30:00	0
0317-0059	2017-06-07 05:45:00	0
0317-0059	2017-06-07 06:00:00	0
0317-0059	2017-06-07 06:15:00	0
0317-0059	2017-06-07 06:30:00	0
0317-0059	2017-06-07 06:45:00	0
0317-0059	2017-06-07 07:00:00	0
0317-0059	2017-06-07 07:15:00	0
0317-0059	2017-06-07 07:30:00	0
0317-0059	2017-06-07 07:45:00	0
0317-0059	2017-06-07 08:00:00	0
0317-0059	2017-06-07 08:15:00	9
0317-0059	2017-06-07 08:30:00	0
0317-0059	2017-06-07 08:45:00	220
0317-0059	2017-06-07 09:00:00	0
0317-0059	2017-06-07 09:15:00	0
0317-0059	2017-06-07 09:30:00	0
0317-0059	2017-06-07 09:45:00	0
0317-0059	2017-06-07 10:00:00	0
0317-0059	2017-06-07 10:15:00	0
0317-0059	2017-06-07 10:30:00	0
0317-0059	2017-06-07 10:45:00	0
0317-0059	2017-06-07 11:00:00	0
0317-0059	2017-06-07 11:15:00	0
0317-0059	2017-06-07 11:30:00	0
0317-0059	2017-06-07 11:45:00	117
0317-0059	2017-06-07 12:00:00	139
0317-0059	2017-06-07 12:15:00	0
0317-0059	2017-06-07 12:30:00	0
0317-0059	2017-06-07 12:45:00	0
0317-0059	2017-06-07 13:00:00	0
0317-0059	2017-06-07 13:15:00	0
0317-0059	2017-06-07 13:30:00	0
0317-0059	2017-06-07 13:45:00	0
0317-0059	2017-06-07 14:00:00	0
0317-0059	2017-06-07 14:15:00	0
0317-0059	2017-06-07 14:30:00	0
0317-0059	2017-06-07 14:45:00	0
0317-0059	2017-06-07 15:00:00	0
0317-0059	2017-06-07 15:15:00	0
0317-0059	2017-06-07 15:30:00	0
0317-0059	2017-06-07 15:45:00	0
0317-0059	2017-06-07 16:00:00	0
0317-0059	2017-06-07 16:15:00	0
0317-0059	2017-06-07 16:30:00	0
0317-0059	2017-06-07 16:45:00	0
0317-0059	2017-06-07 17:00:00	0
0317-0059	2017-06-07 17:15:00	0
0317-0059	2017-06-07 17:30:00	0
0317-0059	2017-06-07 17:45:00	0
0317-0059	2017-06-07 18:00:00	0
0317-0059	2017-06-07 18:15:00	0
0317-0059	2017-06-07 18:30:00	0
0317-0059	2017-06-07 18:45:00	0
0317-0059	2017-06-07 19:00:00	0
0317-0059	2017-06-07 19:15:00	0
0317-0059	2017-06-07 19:30:00	0
0317-0059	2017-06-07 19:45:00	0
0317-0059	2017-06-07 20:00:00	0
0317-0059	2017-06-07 20:15:00	0
0317-0059	2017-06-07 20:30:00	0
0317-0059	2017-06-07 20:45:00	0
0317-0059	2017-06-07 21:00:00	0
0317-0059	2017-06-07 21:15:00	0
0317-0059	2017-06-07 21:30:00	0
0317-0059	2017-06-07 21:45:00	0
0317-0059	2017-06-07 22:00:00	0
0317-0059	2017-06-07 22:15:00	0
0317-0059	2017-06-07 22:30:00	0
0317-0059	2017-06-07 22:45:00	0
0317-0059	2017-06-07 23:00:00	0
0317-0059	2017-06-07 23:15:00	0
0317-0059	2017-06-07 23:30:00	0
0317-0059	2017-06-07 23:45:00	0
