## Supplementary Data 2 for "Digital phenotyping by consumer wearables identifies sleep-associated markers of cardiovascular disease risk and biological aging": ActivityTable_0317-0067-NHC.tsv

0317-0067	2017-06-15 00:00:00	0
0317-0067	2017-06-15 00:15:00	0
0317-0067	2017-06-15 00:30:00	0
0317-0067	2017-06-15 00:45:00	0
0317-0067	2017-06-15 01:00:00	0
0317-0067	2017-06-15 01:15:00	0
0317-0067	2017-06-15 01:30:00	0
0317-0067	2017-06-15 01:45:00	0
0317-0067	2017-06-15 02:00:00	0
0317-0067	2017-06-15 02:15:00	0
0317-0067	2017-06-15 02:30:00	0
0317-0067	2017-06-15 02:45:00	0
0317-0067	2017-06-15 03:00:00	0
0317-0067	2017-06-15 03:15:00	0
0317-0067	2017-06-15 03:30:00	0
0317-0067	2017-06-15 03:45:00	0
0317-0067	2017-06-15 04:00:00	0
0317-0067	2017-06-15 04:15:00	0
0317-0067	2017-06-15 04:30:00	0
0317-0067	2017-06-15 04:45:00	0
0317-0067	2017-06-15 05:00:00	0
0317-0067	2017-06-15 05:15:00	0
0317-0067	2017-06-15 05:30:00	0
0317-0067	2017-06-15 05:45:00	0
0317-0067	2017-06-15 06:00:00	0
0317-0067	2017-06-15 06:15:00	0
0317-0067	2017-06-15 06:30:00	0
0317-0067	2017-06-15 06:45:00	0
0317-0067	2017-06-15 07:00:00	0
0317-0067	2017-06-15 07:15:00	0
0317-0067	2017-06-15 07:30:00	0
0317-0067	2017-06-15 07:45:00	0
0317-0067	2017-06-15 08:00:00	0
0317-0067	2017-06-15 08:15:00	0
0317-0067	2017-06-15 08:30:00	0
0317-0067	2017-06-15 08:45:00	0
0317-0067	2017-06-15 09:00:00	0
0317-0067	2017-06-15 09:15:00	0
0317-0067	2017-06-15 09:30:00	62
0317-0067	2017-06-15 09:45:00	0
0317-0067	2017-06-15 10:00:00	0
0317-0067	2017-06-15 10:15:00	0
0317-0067	2017-06-15 10:30:00	0
0317-0067	2017-06-15 10:45:00	0
0317-0067	2017-06-15 11:00:00	0
0317-0067	2017-06-15 11:15:00	0
0317-0067	2017-06-15 11:30:00	0
0317-0067	2017-06-15 11:45:00	0
0317-0067	2017-06-15 12:00:00	0
0317-0067	2017-06-15 12:15:00	0
0317-0067	2017-06-15 12:30:00	0
0317-0067	2017-06-15 12:45:00	0
0317-0067	2017-06-15 13:00:00	0
0317-0067	2017-06-15 13:15:00	0
0317-0067	2017-06-15 13:30:00	0
0317-0067	2017-06-15 13:45:00	0
0317-0067	2017-06-15 14:00:00	0
0317-0067	2017-06-15 14:15:00	0
0317-0067	2017-06-15 14:30:00	0
0317-0067	2017-06-15 14:45:00	0
0317-0067	2017-06-15 15:00:00	0
0317-0067	2017-06-15 15:15:00	0
0317-0067	2017-06-15 15:30:00	0
0317-0067	2017-06-15 15:45:00	0
0317-0067	2017-06-15 16:00:00	0
0317-0067	2017-06-15 16:15:00	0
0317-0067	2017-06-15 16:30:00	0
0317-0067	2017-06-15 16:45:00	0
0317-0067	2017-06-15 17:00:00	0
0317-0067	2017-06-15 17:15:00	0
0317-0067	2017-06-15 17:30:00	0
0317-0067	2017-06-15 17:45:00	0
0317-0067	2017-06-15 18:00:00	0
0317-0067	2017-06-15 18:15:00	0
0317-0067	2017-06-15 18:30:00	0
0317-0067	2017-06-15 18:45:00	0
0317-0067	2017-06-15 19:00:00	0
0317-0067	2017-06-15 19:15:00	0
0317-0067	2017-06-15 19:30:00	0
0317-0067	2017-06-15 19:45:00	0
0317-0067	2017-06-15 20:00:00	0
0317-0067	2017-06-15 20:15:00	0
0317-0067	2017-06-15 20:30:00	0
0317-0067	2017-06-15 20:45:00	0
0317-0067	2017-06-15 21:00:00	0
0317-0067	2017-06-15 21:15:00	0
0317-0067	2017-06-15 21:30:00	0
0317-0067	2017-06-15 21:45:00	0
0317-0067	2017-06-15 22:00:00	0
0317-0067	2017-06-15 22:15:00	0
0317-0067	2017-06-15 22:30:00	0
0317-0067	2017-06-15 22:45:00	0
0317-0067	2017-06-15 23:00:00	0
0317-0067	2017-06-15 23:15:00	0
0317-0067	2017-06-15 23:30:00	0
0317-0067	2017-06-15 23:45:00	0
0317-0067	2017-06-16 00:00:00	0
0317-0067	2017-06-16 00:15:00	0
0317-0067	2017-06-16 00:30:00	0
0317-0067	2017-06-16 00:45:00	0
0317-0067	2017-06-16 01:00:00	0
0317-0067	2017-06-16 01:15:00	0
0317-0067	2017-06-16 01:30:00	0
0317-0067	2017-06-16 01:45:00	0
0317-0067	2017-06-16 02:00:00	0
0317-0067	2017-06-16 02:15:00	0
0317-0067	2017-06-16 02:30:00	0
0317-0067	2017-06-16 02:45:00	0
0317-0067	2017-06-16 03:00:00	0
0317-0067	2017-06-16 03:15:00	0
0317-0067	2017-06-16 03:30:00	0
0317-0067	2017-06-16 03:45:00	0
0317-0067	2017-06-16 04:00:00	0
0317-0067	2017-06-16 04:15:00	0
0317-0067	2017-06-16 04:30:00	0
0317-0067	2017-06-16 04:45:00	0
0317-0067	2017-06-16 05:00:00	0
0317-0067	2017-06-16 05:15:00	0
0317-0067	2017-06-16 05:30:00	0
0317-0067	2017-06-16 05:45:00	0
0317-0067	2017-06-16 06:00:00	0
0317-0067	2017-06-16 06:15:00	0
0317-0067	2017-06-16 06:30:00	0
0317-0067	2017-06-16 06:45:00	0
0317-0067	2017-06-16 07:00:00	0
0317-0067	2017-06-16 07:15:00	0
0317-0067	2017-06-16 07:30:00	0
0317-0067	2017-06-16 07:45:00	0
0317-0067	2017-06-16 08:00:00	0
0317-0067	2017-06-16 08:15:00	0
0317-0067	2017-06-16 08:30:00	0
0317-0067	2017-06-16 08:45:00	0
0317-0067	2017-06-16 09:00:00	0
0317-0067	2017-06-16 09:15:00	0
0317-0067	2017-06-16 09:30:00	0
0317-0067	2017-06-16 09:45:00	0
0317-0067	2017-06-16 10:00:00	0
0317-0067	2017-06-16 10:15:00	0
0317-0067	2017-06-16 10:30:00	0
0317-0067	2017-06-16 10:45:00	0
0317-0067	2017-06-16 11:00:00	0
0317-0067	2017-06-16 11:15:00	0
0317-0067	2017-06-16 11:30:00	0
0317-0067	2017-06-16 11:45:00	0
0317-0067	2017-06-16 12:00:00	0
0317-0067	2017-06-16 12:15:00	145
0317-0067	2017-06-16 12:30:00	992
0317-0067	2017-06-16 12:45:00	0
0317-0067	2017-06-16 13:00:00	334
0317-0067	2017-06-16 13:15:00	18
0317-0067	2017-06-16 13:30:00	280
0317-0067	2017-06-16 13:45:00	397
0317-0067	2017-06-16 14:00:00	264
0317-0067	2017-06-16 14:15:00	975
0317-0067	2017-06-16 14:30:00	54
0317-0067	2017-06-16 14:45:00	100
0317-0067	2017-06-16 15:00:00	289
0317-0067	2017-06-16 15:15:00	102
0317-0067	2017-06-16 15:30:00	633
0317-0067	2017-06-16 15:45:00	769
0317-0067	2017-06-16 16:00:00	266
0317-0067	2017-06-16 16:15:00	766
0317-0067	2017-06-16 16:30:00	395
0317-0067	2017-06-16 16:45:00	170
0317-0067	2017-06-16 17:00:00	662
0317-0067	2017-06-16 17:15:00	103
0317-0067	2017-06-16 17:30:00	264
0317-0067	2017-06-16 17:45:00	75
0317-0067	2017-06-16 18:00:00	31
0317-0067	2017-06-16 18:15:00	0
0317-0067	2017-06-16 18:30:00	0
0317-0067	2017-06-16 18:45:00	0
0317-0067	2017-06-16 19:00:00	10
0317-0067	2017-06-16 19:15:00	39
0317-0067	2017-06-16 19:30:00	31
0317-0067	2017-06-16 19:45:00	73
0317-0067	2017-06-16 20:00:00	212
0317-0067	2017-06-16 20:15:00	168
0317-0067	2017-06-16 20:30:00	0
0317-0067	2017-06-16 20:45:00	98
0317-0067	2017-06-16 21:00:00	865
0317-0067	2017-06-16 21:15:00	1955
0317-0067	2017-06-16 21:30:00	1242
0317-0067	2017-06-16 21:45:00	1337
0317-0067	2017-06-16 22:00:00	1061
0317-0067	2017-06-16 22:15:00	338
0317-0067	2017-06-16 22:30:00	13
0317-0067	2017-06-16 22:45:00	0
0317-0067	2017-06-16 23:00:00	0
0317-0067	2017-06-16 23:15:00	0
0317-0067	2017-06-16 23:30:00	113
0317-0067	2017-06-16 23:45:00	84
0317-0067	2017-06-17 00:00:00	14
0317-0067	2017-06-17 00:15:00	0
0317-0067	2017-06-17 00:30:00	0
0317-0067	2017-06-17 00:45:00	0
0317-0067	2017-06-17 01:00:00	0
0317-0067	2017-06-17 01:15:00	0
0317-0067	2017-06-17 01:30:00	0
0317-0067	2017-06-17 01:45:00	0
0317-0067	2017-06-17 02:00:00	0
0317-0067	2017-06-17 02:15:00	0
0317-0067	2017-06-17 02:30:00	0
0317-0067	2017-06-17 02:45:00	0
0317-0067	2017-06-17 03:00:00	0
0317-0067	2017-06-17 03:15:00	0
0317-0067	2017-06-17 03:30:00	0
0317-0067	2017-06-17 03:45:00	0
0317-0067	2017-06-17 04:00:00	0
0317-0067	2017-06-17 04:15:00	0
0317-0067	2017-06-17 04:30:00	0
0317-0067	2017-06-17 04:45:00	0
0317-0067	2017-06-17 05:00:00	7
0317-0067	2017-06-17 05:15:00	0
0317-0067	2017-06-17 05:30:00	0
0317-0067	2017-06-17 05:45:00	0
0317-0067	2017-06-17 06:00:00	0
0317-0067	2017-06-17 06:15:00	0
0317-0067	2017-06-17 06:30:00	0
0317-0067	2017-06-17 06:45:00	0
0317-0067	2017-06-17 07:00:00	0
0317-0067	2017-06-17 07:15:00	0
0317-0067	2017-06-17 07:30:00	0
0317-0067	2017-06-17 07:45:00	56
0317-0067	2017-06-17 08:00:00	6
0317-0067	2017-06-17 08:15:00	35
0317-0067	2017-06-17 08:30:00	108
0317-0067	2017-06-17 08:45:00	19
0317-0067	2017-06-17 09:00:00	20
0317-0067	2017-06-17 09:15:00	11
0317-0067	2017-06-17 09:30:00	75
0317-0067	2017-06-17 09:45:00	0
0317-0067	2017-06-17 10:00:00	12
0317-0067	2017-06-17 10:15:00	65
0317-0067	2017-06-17 10:30:00	2
0317-0067	2017-06-17 10:45:00	26
0317-0067	2017-06-17 11:00:00	35
0317-0067	2017-06-17 11:15:00	14
0317-0067	2017-06-17 11:30:00	67
0317-0067	2017-06-17 11:45:00	51
0317-0067	2017-06-17 12:00:00	17
0317-0067	2017-06-17 12:15:00	9
0317-0067	2017-06-17 12:30:00	7
0317-0067	2017-06-17 12:45:00	0
0317-0067	2017-06-17 13:00:00	41
0317-0067	2017-06-17 13:15:00	49
0317-0067	2017-06-17 13:30:00	29
0317-0067	2017-06-17 13:45:00	105
0317-0067	2017-06-17 14:00:00	15
0317-0067	2017-06-17 14:15:00	0
0317-0067	2017-06-17 14:30:00	0
0317-0067	2017-06-17 14:45:00	0
0317-0067	2017-06-17 15:00:00	0
0317-0067	2017-06-17 15:15:00	26
0317-0067	2017-06-17 15:30:00	0
0317-0067	2017-06-17 15:45:00	0
0317-0067	2017-06-17 16:00:00	92
0317-0067	2017-06-17 16:15:00	126
0317-0067	2017-06-17 16:30:00	6
0317-0067	2017-06-17 16:45:00	6
0317-0067	2017-06-17 17:00:00	27
0317-0067	2017-06-17 17:15:00	47
0317-0067	2017-06-17 17:30:00	33
0317-0067	2017-06-17 17:45:00	33
0317-0067	2017-06-17 18:00:00	0
0317-0067	2017-06-17 18:15:00	74
0317-0067	2017-06-17 18:30:00	0
0317-0067	2017-06-17 18:45:00	0
0317-0067	2017-06-17 19:00:00	37
0317-0067	2017-06-17 19:15:00	54
0317-0067	2017-06-17 19:30:00	14
0317-0067	2017-06-17 19:45:00	0
0317-0067	2017-06-17 20:00:00	46
0317-0067	2017-06-17 20:15:00	0
0317-0067	2017-06-17 20:30:00	0
0317-0067	2017-06-17 20:45:00	0
0317-0067	2017-06-17 21:00:00	0
0317-0067	2017-06-17 21:15:00	0
0317-0067	2017-06-17 21:30:00	0
0317-0067	2017-06-17 21:45:00	43
0317-0067	2017-06-17 22:00:00	63
0317-0067	2017-06-17 22:15:00	97
0317-0067	2017-06-17 22:30:00	73
0317-0067	2017-06-17 22:45:00	45
0317-0067	2017-06-17 23:00:00	32
0317-0067	2017-06-17 23:15:00	11
0317-0067	2017-06-17 23:30:00	78
0317-0067	2017-06-17 23:45:00	75
0317-0067	2017-06-18 00:00:00	19
0317-0067	2017-06-18 00:15:00	62
0317-0067	2017-06-18 00:30:00	0
0317-0067	2017-06-18 00:45:00	0
0317-0067	2017-06-18 01:00:00	0
0317-0067	2017-06-18 01:15:00	0
0317-0067	2017-06-18 01:30:00	0
0317-0067	2017-06-18 01:45:00	0
0317-0067	2017-06-18 02:00:00	0
0317-0067	2017-06-18 02:15:00	0
0317-0067	2017-06-18 02:30:00	10
0317-0067	2017-06-18 02:45:00	0
0317-0067	2017-06-18 03:00:00	0
0317-0067	2017-06-18 03:15:00	0
0317-0067	2017-06-18 03:30:00	0
0317-0067	2017-06-18 03:45:00	0
0317-0067	2017-06-18 04:00:00	0
0317-0067	2017-06-18 04:15:00	0
0317-0067	2017-06-18 04:30:00	0
0317-0067	2017-06-18 04:45:00	0
0317-0067	2017-06-18 05:00:00	0
0317-0067	2017-06-18 05:15:00	0
0317-0067	2017-06-18 05:30:00	0
0317-0067	2017-06-18 05:45:00	0
0317-0067	2017-06-18 06:00:00	0
0317-0067	2017-06-18 06:15:00	0
0317-0067	2017-06-18 06:30:00	0
0317-0067	2017-06-18 06:45:00	0
0317-0067	2017-06-18 07:00:00	92
0317-0067	2017-06-18 07:15:00	9
0317-0067	2017-06-18 07:30:00	129
0317-0067	2017-06-18 07:45:00	1915
0317-0067	2017-06-18 08:00:00	1694
0317-0067	2017-06-18 08:15:00	546
0317-0067	2017-06-18 08:30:00	456
0317-0067	2017-06-18 08:45:00	431
0317-0067	2017-06-18 09:00:00	120
0317-0067	2017-06-18 09:15:00	195
0317-0067	2017-06-18 09:30:00	117
0317-0067	2017-06-18 09:45:00	298
0317-0067	2017-06-18 10:00:00	392
0317-0067	2017-06-18 10:15:00	87
0317-0067	2017-06-18 10:30:00	345
0317-0067	2017-06-18 10:45:00	442
0317-0067	2017-06-18 11:00:00	445
0317-0067	2017-06-18 11:15:00	612
0317-0067	2017-06-18 11:30:00	12
0317-0067	2017-06-18 11:45:00	6
0317-0067	2017-06-18 12:00:00	0
0317-0067	2017-06-18 12:15:00	5
0317-0067	2017-06-18 12:30:00	146
0317-0067	2017-06-18 12:45:00	289
0317-0067	2017-06-18 13:00:00	0
0317-0067	2017-06-18 13:15:00	222
0317-0067	2017-06-18 13:30:00	193
0317-0067	2017-06-18 13:45:00	0
0317-0067	2017-06-18 14:00:00	16
0317-0067	2017-06-18 14:15:00	0
0317-0067	2017-06-18 14:30:00	99
0317-0067	2017-06-18 14:45:00	0
0317-0067	2017-06-18 15:00:00	96
0317-0067	2017-06-18 15:15:00	16
0317-0067	2017-06-18 15:30:00	25
0317-0067	2017-06-18 15:45:00	41
0317-0067	2017-06-18 16:00:00	497
0317-0067	2017-06-18 16:15:00	74
0317-0067	2017-06-18 16:30:00	0
0317-0067	2017-06-18 16:45:00	82
0317-0067	2017-06-18 17:00:00	296
0317-0067	2017-06-18 17:15:00	287
0317-0067	2017-06-18 17:30:00	818
0317-0067	2017-06-18 17:45:00	205
0317-0067	2017-06-18 18:00:00	149
0317-0067	2017-06-18 18:15:00	151
0317-0067	2017-06-18 18:30:00	151
0317-0067	2017-06-18 18:45:00	0
0317-0067	2017-06-18 19:00:00	7
0317-0067	2017-06-18 19:15:00	56
0317-0067	2017-06-18 19:30:00	38
0317-0067	2017-06-18 19:45:00	96
0317-0067	2017-06-18 20:00:00	127
0317-0067	2017-06-18 20:15:00	178
0317-0067	2017-06-18 20:30:00	0
0317-0067	2017-06-18 20:45:00	40
0317-0067	2017-06-18 21:00:00	89
0317-0067	2017-06-18 21:15:00	14
0317-0067	2017-06-18 21:30:00	0
0317-0067	2017-06-18 21:45:00	0
0317-0067	2017-06-18 22:00:00	0
0317-0067	2017-06-18 22:15:00	0
0317-0067	2017-06-18 22:30:00	0
0317-0067	2017-06-18 22:45:00	0
0317-0067	2017-06-18 23:00:00	0
0317-0067	2017-06-18 23:15:00	8
0317-0067	2017-06-18 23:30:00	0
0317-0067	2017-06-18 23:45:00	0
0317-0067	2017-06-19 00:00:00	0
0317-0067	2017-06-19 00:15:00	0
0317-0067	2017-06-19 00:30:00	0
0317-0067	2017-06-19 00:45:00	0
0317-0067	2017-06-19 01:00:00	0
0317-0067	2017-06-19 01:15:00	0
0317-0067	2017-06-19 01:30:00	0
0317-0067	2017-06-19 01:45:00	0
0317-0067	2017-06-19 02:00:00	0
0317-0067	2017-06-19 02:15:00	0
0317-0067	2017-06-19 02:30:00	51
0317-0067	2017-06-19 02:45:00	0
0317-0067	2017-06-19 03:00:00	0
0317-0067	2017-06-19 03:15:00	6
0317-0067	2017-06-19 03:30:00	0
0317-0067	2017-06-19 03:45:00	71
0317-0067	2017-06-19 04:00:00	0
0317-0067	2017-06-19 04:15:00	31
0317-0067	2017-06-19 04:30:00	0
0317-0067	2017-06-19 04:45:00	0
0317-0067	2017-06-19 05:00:00	0
0317-0067	2017-06-19 05:15:00	0
0317-0067	2017-06-19 05:30:00	0
0317-0067	2017-06-19 05:45:00	0
0317-0067	2017-06-19 06:00:00	0
0317-0067	2017-06-19 06:15:00	0
0317-0067	2017-06-19 06:30:00	0
0317-0067	2017-06-19 06:45:00	0
0317-0067	2017-06-19 07:00:00	0
0317-0067	2017-06-19 07:15:00	0
0317-0067	2017-06-19 07:30:00	0
0317-0067	2017-06-19 07:45:00	0
0317-0067	2017-06-19 08:00:00	0
0317-0067	2017-06-19 08:15:00	17
0317-0067	2017-06-19 08:30:00	74
0317-0067	2017-06-19 08:45:00	23
0317-0067	2017-06-19 09:00:00	48
0317-0067	2017-06-19 09:15:00	229
0317-0067	2017-06-19 09:30:00	703
0317-0067	2017-06-19 09:45:00	201
0317-0067	2017-06-19 10:00:00	326
0317-0067	2017-06-19 10:15:00	253
0317-0067	2017-06-19 10:30:00	0
0317-0067	2017-06-19 10:45:00	0
0317-0067	2017-06-19 11:00:00	65
0317-0067	2017-06-19 11:15:00	40
0317-0067	2017-06-19 11:30:00	0
0317-0067	2017-06-19 11:45:00	70
0317-0067	2017-06-19 12:00:00	216
0317-0067	2017-06-19 12:15:00	28
0317-0067	2017-06-19 12:30:00	25
0317-0067	2017-06-19 12:45:00	26
0317-0067	2017-06-19 13:00:00	389
0317-0067	2017-06-19 13:15:00	129
0317-0067	2017-06-19 13:30:00	0
0317-0067	2017-06-19 13:45:00	9
0317-0067	2017-06-19 14:00:00	11
0317-0067	2017-06-19 14:15:00	9
0317-0067	2017-06-19 14:30:00	113
0317-0067	2017-06-19 14:45:00	97
0317-0067	2017-06-19 15:00:00	30
0317-0067	2017-06-19 15:15:00	0
0317-0067	2017-06-19 15:30:00	0
0317-0067	2017-06-19 15:45:00	0
0317-0067	2017-06-19 16:00:00	0
0317-0067	2017-06-19 16:15:00	5
0317-0067	2017-06-19 16:30:00	56
0317-0067	2017-06-19 16:45:00	138
0317-0067	2017-06-19 17:00:00	0
0317-0067	2017-06-19 17:15:00	117
0317-0067	2017-06-19 17:30:00	96
0317-0067	2017-06-19 17:45:00	0
0317-0067	2017-06-19 18:00:00	0
0317-0067	2017-06-19 18:15:00	0
0317-0067	2017-06-19 18:30:00	9
0317-0067	2017-06-19 18:45:00	0
0317-0067	2017-06-19 19:00:00	242
0317-0067	2017-06-19 19:15:00	0
0317-0067	2017-06-19 19:30:00	0
0317-0067	2017-06-19 19:45:00	395
0317-0067	2017-06-19 20:00:00	31
0317-0067	2017-06-19 20:15:00	394
0317-0067	2017-06-19 20:30:00	181
0317-0067	2017-06-19 20:45:00	452
0317-0067	2017-06-19 21:00:00	332
0317-0067	2017-06-19 21:15:00	505
0317-0067	2017-06-19 21:30:00	115
0317-0067	2017-06-19 21:45:00	182
0317-0067	2017-06-19 22:00:00	132
0317-0067	2017-06-19 22:15:00	0
0317-0067	2017-06-19 22:30:00	31
0317-0067	2017-06-19 22:45:00	127
0317-0067	2017-06-19 23:00:00	0
0317-0067	2017-06-19 23:15:00	20
0317-0067	2017-06-19 23:30:00	0
0317-0067	2017-06-19 23:45:00	0
0317-0067	2017-06-20 00:00:00	0
0317-0067	2017-06-20 00:15:00	0
0317-0067	2017-06-20 00:30:00	0
0317-0067	2017-06-20 00:45:00	0
0317-0067	2017-06-20 01:00:00	0
0317-0067	2017-06-20 01:15:00	0
0317-0067	2017-06-20 01:30:00	0
0317-0067	2017-06-20 01:45:00	0
0317-0067	2017-06-20 02:00:00	0
0317-0067	2017-06-20 02:15:00	0
0317-0067	2017-06-20 02:30:00	0
0317-0067	2017-06-20 02:45:00	0
0317-0067	2017-06-20 03:00:00	0
0317-0067	2017-06-20 03:15:00	0
0317-0067	2017-06-20 03:30:00	0
0317-0067	2017-06-20 03:45:00	0
0317-0067	2017-06-20 04:00:00	0
0317-0067	2017-06-20 04:15:00	0
0317-0067	2017-06-20 04:30:00	0
0317-0067	2017-06-20 04:45:00	0
0317-0067	2017-06-20 05:00:00	0
0317-0067	2017-06-20 05:15:00	0
0317-0067	2017-06-20 05:30:00	0
0317-0067	2017-06-20 05:45:00	0
0317-0067	2017-06-20 06:00:00	0
0317-0067	2017-06-20 06:15:00	0
0317-0067	2017-06-20 06:30:00	0
0317-0067	2017-06-20 06:45:00	0
0317-0067	2017-06-20 07:00:00	0
0317-0067	2017-06-20 07:15:00	0
0317-0067	2017-06-20 07:30:00	103
0317-0067	2017-06-20 07:45:00	68
0317-0067	2017-06-20 08:00:00	0
0317-0067	2017-06-20 08:15:00	46
0317-0067	2017-06-20 08:30:00	76
0317-0067	2017-06-20 08:45:00	642
0317-0067	2017-06-20 09:00:00	352
0317-0067	2017-06-20 09:15:00	250
0317-0067	2017-06-20 09:30:00	255
0317-0067	2017-06-20 09:45:00	0
0317-0067	2017-06-20 10:00:00	212
0317-0067	2017-06-20 10:15:00	29
0317-0067	2017-06-20 10:30:00	72
0317-0067	2017-06-20 10:45:00	324
0317-0067	2017-06-20 11:00:00	9
0317-0067	2017-06-20 11:15:00	0
0317-0067	2017-06-20 11:30:00	0
0317-0067	2017-06-20 11:45:00	371
0317-0067	2017-06-20 12:00:00	411
0317-0067	2017-06-20 12:15:00	11
0317-0067	2017-06-20 12:30:00	0
0317-0067	2017-06-20 12:45:00	78
0317-0067	2017-06-20 13:00:00	692
0317-0067	2017-06-20 13:15:00	0
0317-0067	2017-06-20 13:30:00	0
0317-0067	2017-06-20 13:45:00	0
0317-0067	2017-06-20 14:00:00	0
0317-0067	2017-06-20 14:15:00	0
0317-0067	2017-06-20 14:30:00	0
0317-0067	2017-06-20 14:45:00	0
0317-0067	2017-06-20 15:00:00	0
0317-0067	2017-06-20 15:15:00	157
0317-0067	2017-06-20 15:30:00	711
0317-0067	2017-06-20 15:45:00	380
0317-0067	2017-06-20 16:00:00	324
0317-0067	2017-06-20 16:15:00	31
0317-0067	2017-06-20 16:30:00	341
0317-0067	2017-06-20 16:45:00	714
0317-0067	2017-06-20 17:00:00	443
0317-0067	2017-06-20 17:15:00	436
0317-0067	2017-06-20 17:30:00	416
0317-0067	2017-06-20 17:45:00	397
0317-0067	2017-06-20 18:00:00	0
0317-0067	2017-06-20 18:15:00	0
0317-0067	2017-06-20 18:30:00	0
0317-0067	2017-06-20 18:45:00	0
0317-0067	2017-06-20 19:00:00	0
0317-0067	2017-06-20 19:15:00	0
0317-0067	2017-06-20 19:30:00	0
0317-0067	2017-06-20 19:45:00	0
0317-0067	2017-06-20 20:00:00	267
0317-0067	2017-06-20 20:15:00	4
0317-0067	2017-06-20 20:30:00	0
0317-0067	2017-06-20 20:45:00	10
0317-0067	2017-06-20 21:00:00	0
0317-0067	2017-06-20 21:15:00	0
0317-0067	2017-06-20 21:30:00	0
0317-0067	2017-06-20 21:45:00	478
0317-0067	2017-06-20 22:00:00	208
0317-0067	2017-06-20 22:15:00	746
0317-0067	2017-06-20 22:30:00	107
0317-0067	2017-06-20 22:45:00	198
0317-0067	2017-06-20 23:00:00	0
0317-0067	2017-06-20 23:15:00	13
0317-0067	2017-06-20 23:30:00	58
0317-0067	2017-06-20 23:45:00	59
0317-0067	2017-06-21 00:00:00	109
0317-0067	2017-06-21 00:15:00	17
0317-0067	2017-06-21 00:30:00	0
0317-0067	2017-06-21 00:45:00	0
0317-0067	2017-06-21 01:00:00	0
0317-0067	2017-06-21 01:15:00	0
0317-0067	2017-06-21 01:30:00	0
0317-0067	2017-06-21 01:45:00	0
0317-0067	2017-06-21 02:00:00	0
0317-0067	2017-06-21 02:15:00	0
0317-0067	2017-06-21 02:30:00	0
0317-0067	2017-06-21 02:45:00	0
0317-0067	2017-06-21 03:00:00	0
0317-0067	2017-06-21 03:15:00	0
0317-0067	2017-06-21 03:30:00	0
0317-0067	2017-06-21 03:45:00	0
0317-0067	2017-06-21 04:00:00	0
0317-0067	2017-06-21 04:15:00	0
0317-0067	2017-06-21 04:30:00	0
0317-0067	2017-06-21 04:45:00	0
0317-0067	2017-06-21 05:00:00	0
0317-0067	2017-06-21 05:15:00	0
0317-0067	2017-06-21 05:30:00	0
0317-0067	2017-06-21 05:45:00	0
0317-0067	2017-06-21 06:00:00	6
0317-0067	2017-06-21 06:15:00	0
0317-0067	2017-06-21 06:30:00	0
0317-0067	2017-06-21 06:45:00	0
0317-0067	2017-06-21 07:00:00	0
0317-0067	2017-06-21 07:15:00	40
0317-0067	2017-06-21 07:30:00	11
0317-0067	2017-06-21 07:45:00	17
0317-0067	2017-06-21 08:00:00	78
0317-0067	2017-06-21 08:15:00	67
0317-0067	2017-06-21 08:30:00	59
0317-0067	2017-06-21 08:45:00	727
0317-0067	2017-06-21 09:00:00	1006
0317-0067	2017-06-21 09:15:00	197
0317-0067	2017-06-21 09:30:00	287
0317-0067	2017-06-21 09:45:00	248
0317-0067	2017-06-21 10:00:00	0
0317-0067	2017-06-21 10:15:00	0
0317-0067	2017-06-21 10:30:00	164
0317-0067	2017-06-21 10:45:00	7
0317-0067	2017-06-21 11:00:00	0
0317-0067	2017-06-21 11:15:00	0
0317-0067	2017-06-21 11:30:00	0
0317-0067	2017-06-21 11:45:00	153
0317-0067	2017-06-21 12:00:00	48
0317-0067	2017-06-21 12:15:00	89
0317-0067	2017-06-21 12:30:00	74
0317-0067	2017-06-21 12:45:00	0
0317-0067	2017-06-21 13:00:00	128
0317-0067	2017-06-21 13:15:00	138
0317-0067	2017-06-21 13:30:00	0
0317-0067	2017-06-21 13:45:00	0
0317-0067	2017-06-21 14:00:00	0
0317-0067	2017-06-21 14:15:00	652
0317-0067	2017-06-21 14:30:00	388
0317-0067	2017-06-21 14:45:00	483
0317-0067	2017-06-21 15:00:00	7
0317-0067	2017-06-21 15:15:00	266
0317-0067	2017-06-21 15:30:00	373
0317-0067	2017-06-21 15:45:00	65
0317-0067	2017-06-21 16:00:00	13
0317-0067	2017-06-21 16:15:00	0
0317-0067	2017-06-21 16:30:00	118
0317-0067	2017-06-21 16:45:00	144
0317-0067	2017-06-21 17:00:00	0
0317-0067	2017-06-21 17:15:00	22
0317-0067	2017-06-21 17:30:00	0
0317-0067	2017-06-21 17:45:00	55
0317-0067	2017-06-21 18:00:00	47
0317-0067	2017-06-21 18:15:00	0
0317-0067	2017-06-21 18:30:00	0
0317-0067	2017-06-21 18:45:00	567
0317-0067	2017-06-21 19:00:00	367
0317-0067	2017-06-21 19:15:00	547
0317-0067	2017-06-21 19:30:00	476
0317-0067	2017-06-21 19:45:00	794
0317-0067	2017-06-21 20:00:00	242
0317-0067	2017-06-21 20:15:00	617
0317-0067	2017-06-21 20:30:00	804
0317-0067	2017-06-21 20:45:00	1144
0317-0067	2017-06-21 21:00:00	873
0317-0067	2017-06-21 21:15:00	143
0317-0067	2017-06-21 21:30:00	145
0317-0067	2017-06-21 21:45:00	185
0317-0067	2017-06-21 22:00:00	216
0317-0067	2017-06-21 22:15:00	199
0317-0067	2017-06-21 22:30:00	216
0317-0067	2017-06-21 22:45:00	107
0317-0067	2017-06-21 23:00:00	4
0317-0067	2017-06-21 23:15:00	0
0317-0067	2017-06-21 23:30:00	96
0317-0067	2017-06-21 23:45:00	115
0317-0067	2017-06-22 00:00:00	103
0317-0067	2017-06-22 00:15:00	24
0317-0067	2017-06-22 00:30:00	0
0317-0067	2017-06-22 00:45:00	0
0317-0067	2017-06-22 01:00:00	0
0317-0067	2017-06-22 01:15:00	0
0317-0067	2017-06-22 01:30:00	0
0317-0067	2017-06-22 01:45:00	0
0317-0067	2017-06-22 02:00:00	0
0317-0067	2017-06-22 02:15:00	0
0317-0067	2017-06-22 02:30:00	0
0317-0067	2017-06-22 02:45:00	0
0317-0067	2017-06-22 03:00:00	0
0317-0067	2017-06-22 03:15:00	0
0317-0067	2017-06-22 03:30:00	0
0317-0067	2017-06-22 03:45:00	0
0317-0067	2017-06-22 04:00:00	0
0317-0067	2017-06-22 04:15:00	0
0317-0067	2017-06-22 04:30:00	0
0317-0067	2017-06-22 04:45:00	0
0317-0067	2017-06-22 05:00:00	0
0317-0067	2017-06-22 05:15:00	0
0317-0067	2017-06-22 05:30:00	0
0317-0067	2017-06-22 05:45:00	0
0317-0067	2017-06-22 06:00:00	0
0317-0067	2017-06-22 06:15:00	0
0317-0067	2017-06-22 06:30:00	0
0317-0067	2017-06-22 06:45:00	0
0317-0067	2017-06-22 07:00:00	0
0317-0067	2017-06-22 07:15:00	7
0317-0067	2017-06-22 07:30:00	61
0317-0067	2017-06-22 07:45:00	0
0317-0067	2017-06-22 08:00:00	0
0317-0067	2017-06-22 08:15:00	93
0317-0067	2017-06-22 08:30:00	164
0317-0067	2017-06-22 08:45:00	79
0317-0067	2017-06-22 09:00:00	260
0317-0067	2017-06-22 09:15:00	224
0317-0067	2017-06-22 09:30:00	780
0317-0067	2017-06-22 09:45:00	0
0317-0067	2017-06-22 10:00:00	295
0317-0067	2017-06-22 10:15:00	294
0317-0067	2017-06-22 10:30:00	0
0317-0067	2017-06-22 10:45:00	0
0317-0067	2017-06-22 11:00:00	0
0317-0067	2017-06-22 11:15:00	38
0317-0067	2017-06-22 11:30:00	8
0317-0067	2017-06-22 11:45:00	249
0317-0067	2017-06-22 12:00:00	0
0317-0067	2017-06-22 12:15:00	11
0317-0067	2017-06-22 12:30:00	351
0317-0067	2017-06-22 12:45:00	307
0317-0067	2017-06-22 13:00:00	160
0317-0067	2017-06-22 13:15:00	159
0317-0067	2017-06-22 13:30:00	175
0317-0067	2017-06-22 13:45:00	0
0317-0067	2017-06-22 14:00:00	136
0317-0067	2017-06-22 14:15:00	90
0317-0067	2017-06-22 14:30:00	9
0317-0067	2017-06-22 14:45:00	0
0317-0067	2017-06-22 15:00:00	20
0317-0067	2017-06-22 15:15:00	0
0317-0067	2017-06-22 15:30:00	555
0317-0067	2017-06-22 15:45:00	0
0317-0067	2017-06-22 16:00:00	72
0317-0067	2017-06-22 16:15:00	965
0317-0067	2017-06-22 16:30:00	0
0317-0067	2017-06-22 16:45:00	21
0317-0067	2017-06-22 17:00:00	0
0317-0067	2017-06-22 17:15:00	0
0317-0067	2017-06-22 17:30:00	0
0317-0067	2017-06-22 17:45:00	0
0317-0067	2017-06-22 18:00:00	0
0317-0067	2017-06-22 18:15:00	0
0317-0067	2017-06-22 18:30:00	0
0317-0067	2017-06-22 18:45:00	0
0317-0067	2017-06-22 19:00:00	0
0317-0067	2017-06-22 19:15:00	0
0317-0067	2017-06-22 19:30:00	0
0317-0067	2017-06-22 19:45:00	0
0317-0067	2017-06-22 20:00:00	0
0317-0067	2017-06-22 20:15:00	0
0317-0067	2017-06-22 20:30:00	0
0317-0067	2017-06-22 20:45:00	0
0317-0067	2017-06-22 21:00:00	0
0317-0067	2017-06-22 21:15:00	0
0317-0067	2017-06-22 21:30:00	0
0317-0067	2017-06-22 21:45:00	0
0317-0067	2017-06-22 22:00:00	0
0317-0067	2017-06-22 22:15:00	0
0317-0067	2017-06-22 22:30:00	0
0317-0067	2017-06-22 22:45:00	0
0317-0067	2017-06-22 23:00:00	0
0317-0067	2017-06-22 23:15:00	0
0317-0067	2017-06-22 23:30:00	0
0317-0067	2017-06-22 23:45:00	0
