## Supplementary Data 2 for "Digital phenotyping by consumer wearables identifies sleep-associated markers of cardiovascular disease risk and biological aging": ActivityTable_0317-0068-NHC.tsv

0317-0068	2017-06-19 00:00:00	0
0317-0068	2017-06-19 00:15:00	0
0317-0068	2017-06-19 00:30:00	0
0317-0068	2017-06-19 00:45:00	0
0317-0068	2017-06-19 01:00:00	0
0317-0068	2017-06-19 01:15:00	0
0317-0068	2017-06-19 01:30:00	0
0317-0068	2017-06-19 01:45:00	0
0317-0068	2017-06-19 02:00:00	0
0317-0068	2017-06-19 02:15:00	0
0317-0068	2017-06-19 02:30:00	0
0317-0068	2017-06-19 02:45:00	0
0317-0068	2017-06-19 03:00:00	0
0317-0068	2017-06-19 03:15:00	0
0317-0068	2017-06-19 03:30:00	0
0317-0068	2017-06-19 03:45:00	0
0317-0068	2017-06-19 04:00:00	0
0317-0068	2017-06-19 04:15:00	0
0317-0068	2017-06-19 04:30:00	0
0317-0068	2017-06-19 04:45:00	0
0317-0068	2017-06-19 05:00:00	0
0317-0068	2017-06-19 05:15:00	0
0317-0068	2017-06-19 05:30:00	0
0317-0068	2017-06-19 05:45:00	0
0317-0068	2017-06-19 06:00:00	0
0317-0068	2017-06-19 06:15:00	0
0317-0068	2017-06-19 06:30:00	0
0317-0068	2017-06-19 06:45:00	0
0317-0068	2017-06-19 07:00:00	0
0317-0068	2017-06-19 07:15:00	0
0317-0068	2017-06-19 07:30:00	0
0317-0068	2017-06-19 07:45:00	0
0317-0068	2017-06-19 08:00:00	0
0317-0068	2017-06-19 08:15:00	0
0317-0068	2017-06-19 08:30:00	0
0317-0068	2017-06-19 08:45:00	0
0317-0068	2017-06-19 09:00:00	0
0317-0068	2017-06-19 09:15:00	0
0317-0068	2017-06-19 09:30:00	0
0317-0068	2017-06-19 09:45:00	0
0317-0068	2017-06-19 10:00:00	0
0317-0068	2017-06-19 10:15:00	0
0317-0068	2017-06-19 10:30:00	0
0317-0068	2017-06-19 10:45:00	46
0317-0068	2017-06-19 11:00:00	26
0317-0068	2017-06-19 11:15:00	194
0317-0068	2017-06-19 11:30:00	139
0317-0068	2017-06-19 11:45:00	294
0317-0068	2017-06-19 12:00:00	41
0317-0068	2017-06-19 12:15:00	23
0317-0068	2017-06-19 12:30:00	8
0317-0068	2017-06-19 12:45:00	0
0317-0068	2017-06-19 13:00:00	20
0317-0068	2017-06-19 13:15:00	0
0317-0068	2017-06-19 13:30:00	0
0317-0068	2017-06-19 13:45:00	207
0317-0068	2017-06-19 14:00:00	0
0317-0068	2017-06-19 14:15:00	412
0317-0068	2017-06-19 14:30:00	166
0317-0068	2017-06-19 14:45:00	7
0317-0068	2017-06-19 15:00:00	0
0317-0068	2017-06-19 15:15:00	0
0317-0068	2017-06-19 15:30:00	0
0317-0068	2017-06-19 15:45:00	20
0317-0068	2017-06-19 16:00:00	127
0317-0068	2017-06-19 16:15:00	0
0317-0068	2017-06-19 16:30:00	206
0317-0068	2017-06-19 16:45:00	0
0317-0068	2017-06-19 17:00:00	4
0317-0068	2017-06-19 17:15:00	0
0317-0068	2017-06-19 17:30:00	0
0317-0068	2017-06-19 17:45:00	0
0317-0068	2017-06-19 18:00:00	129
0317-0068	2017-06-19 18:15:00	0
0317-0068	2017-06-19 18:30:00	77
0317-0068	2017-06-19 18:45:00	0
0317-0068	2017-06-19 19:00:00	7
0317-0068	2017-06-19 19:15:00	20
0317-0068	2017-06-19 19:30:00	7
0317-0068	2017-06-19 19:45:00	808
0317-0068	2017-06-19 20:00:00	194
0317-0068	2017-06-19 20:15:00	15
0317-0068	2017-06-19 20:30:00	165
0317-0068	2017-06-19 20:45:00	121
0317-0068	2017-06-19 21:00:00	188
0317-0068	2017-06-19 21:15:00	34
0317-0068	2017-06-19 21:30:00	0
0317-0068	2017-06-19 21:45:00	0
0317-0068	2017-06-19 22:00:00	0
0317-0068	2017-06-19 22:15:00	0
0317-0068	2017-06-19 22:30:00	0
0317-0068	2017-06-19 22:45:00	0
0317-0068	2017-06-19 23:00:00	0
0317-0068	2017-06-19 23:15:00	0
0317-0068	2017-06-19 23:30:00	0
0317-0068	2017-06-19 23:45:00	0
0317-0068	2017-06-20 00:00:00	0
0317-0068	2017-06-20 00:15:00	0
0317-0068	2017-06-20 00:30:00	0
0317-0068	2017-06-20 00:45:00	0
0317-0068	2017-06-20 01:00:00	0
0317-0068	2017-06-20 01:15:00	0
0317-0068	2017-06-20 01:30:00	0
0317-0068	2017-06-20 01:45:00	10
0317-0068	2017-06-20 02:00:00	0
0317-0068	2017-06-20 02:15:00	0
0317-0068	2017-06-20 02:30:00	0
0317-0068	2017-06-20 02:45:00	0
0317-0068	2017-06-20 03:00:00	0
0317-0068	2017-06-20 03:15:00	0
0317-0068	2017-06-20 03:30:00	0
0317-0068	2017-06-20 03:45:00	0
0317-0068	2017-06-20 04:00:00	0
0317-0068	2017-06-20 04:15:00	34
0317-0068	2017-06-20 04:30:00	0
0317-0068	2017-06-20 04:45:00	0
0317-0068	2017-06-20 05:00:00	30
0317-0068	2017-06-20 05:15:00	0
0317-0068	2017-06-20 05:30:00	8
0317-0068	2017-06-20 05:45:00	0
0317-0068	2017-06-20 06:00:00	0
0317-0068	2017-06-20 06:15:00	0
0317-0068	2017-06-20 06:30:00	0
0317-0068	2017-06-20 06:45:00	0
0317-0068	2017-06-20 07:00:00	0
0317-0068	2017-06-20 07:15:00	0
0317-0068	2017-06-20 07:30:00	0
0317-0068	2017-06-20 07:45:00	168
0317-0068	2017-06-20 08:00:00	37
0317-0068	2017-06-20 08:15:00	310
0317-0068	2017-06-20 08:30:00	24
0317-0068	2017-06-20 08:45:00	202
0317-0068	2017-06-20 09:00:00	26
0317-0068	2017-06-20 09:15:00	292
0317-0068	2017-06-20 09:30:00	34
0317-0068	2017-06-20 09:45:00	0
0317-0068	2017-06-20 10:00:00	0
0317-0068	2017-06-20 10:15:00	7
0317-0068	2017-06-20 10:30:00	7
0317-0068	2017-06-20 10:45:00	0
0317-0068	2017-06-20 11:00:00	0
0317-0068	2017-06-20 11:15:00	6
0317-0068	2017-06-20 11:30:00	0
0317-0068	2017-06-20 11:45:00	0
0317-0068	2017-06-20 12:00:00	521
0317-0068	2017-06-20 12:15:00	153
0317-0068	2017-06-20 12:30:00	98
0317-0068	2017-06-20 12:45:00	0
0317-0068	2017-06-20 13:00:00	14
0317-0068	2017-06-20 13:15:00	15
0317-0068	2017-06-20 13:30:00	253
0317-0068	2017-06-20 13:45:00	0
0317-0068	2017-06-20 14:00:00	36
0317-0068	2017-06-20 14:15:00	16
0317-0068	2017-06-20 14:30:00	63
0317-0068	2017-06-20 14:45:00	104
0317-0068	2017-06-20 15:00:00	302
0317-0068	2017-06-20 15:15:00	0
0317-0068	2017-06-20 15:30:00	7
0317-0068	2017-06-20 15:45:00	82
0317-0068	2017-06-20 16:00:00	182
0317-0068	2017-06-20 16:15:00	0
0317-0068	2017-06-20 16:30:00	0
0317-0068	2017-06-20 16:45:00	0
0317-0068	2017-06-20 17:00:00	95
0317-0068	2017-06-20 17:15:00	86
0317-0068	2017-06-20 17:30:00	7
0317-0068	2017-06-20 17:45:00	0
0317-0068	2017-06-20 18:00:00	17
0317-0068	2017-06-20 18:15:00	97
0317-0068	2017-06-20 18:30:00	753
0317-0068	2017-06-20 18:45:00	7
0317-0068	2017-06-20 19:00:00	325
0317-0068	2017-06-20 19:15:00	787
0317-0068	2017-06-20 19:30:00	32
0317-0068	2017-06-20 19:45:00	0
0317-0068	2017-06-20 20:00:00	728
0317-0068	2017-06-20 20:15:00	31
0317-0068	2017-06-20 20:30:00	15
0317-0068	2017-06-20 20:45:00	11
0317-0068	2017-06-20 21:00:00	0
0317-0068	2017-06-20 21:15:00	0
0317-0068	2017-06-20 21:30:00	70
0317-0068	2017-06-20 21:45:00	94
0317-0068	2017-06-20 22:00:00	0
0317-0068	2017-06-20 22:15:00	0
0317-0068	2017-06-20 22:30:00	0
0317-0068	2017-06-20 22:45:00	0
0317-0068	2017-06-20 23:00:00	0
0317-0068	2017-06-20 23:15:00	0
0317-0068	2017-06-20 23:30:00	0
0317-0068	2017-06-20 23:45:00	0
0317-0068	2017-06-21 00:00:00	0
0317-0068	2017-06-21 00:15:00	0
0317-0068	2017-06-21 00:30:00	0
0317-0068	2017-06-21 00:45:00	0
0317-0068	2017-06-21 01:00:00	0
0317-0068	2017-06-21 01:15:00	0
0317-0068	2017-06-21 01:30:00	0
0317-0068	2017-06-21 01:45:00	0
0317-0068	2017-06-21 02:00:00	0
0317-0068	2017-06-21 02:15:00	6
0317-0068	2017-06-21 02:30:00	0
0317-0068	2017-06-21 02:45:00	0
0317-0068	2017-06-21 03:00:00	0
0317-0068	2017-06-21 03:15:00	0
0317-0068	2017-06-21 03:30:00	0
0317-0068	2017-06-21 03:45:00	0
0317-0068	2017-06-21 04:00:00	7
0317-0068	2017-06-21 04:15:00	0
0317-0068	2017-06-21 04:30:00	0
0317-0068	2017-06-21 04:45:00	0
0317-0068	2017-06-21 05:00:00	0
0317-0068	2017-06-21 05:15:00	0
0317-0068	2017-06-21 05:30:00	4
0317-0068	2017-06-21 05:45:00	8
0317-0068	2017-06-21 06:00:00	0
0317-0068	2017-06-21 06:15:00	0
0317-0068	2017-06-21 06:30:00	0
0317-0068	2017-06-21 06:45:00	0
0317-0068	2017-06-21 07:00:00	0
0317-0068	2017-06-21 07:15:00	0
0317-0068	2017-06-21 07:30:00	0
0317-0068	2017-06-21 07:45:00	0
0317-0068	2017-06-21 08:00:00	121
0317-0068	2017-06-21 08:15:00	0
0317-0068	2017-06-21 08:30:00	63
0317-0068	2017-06-21 08:45:00	267
0317-0068	2017-06-21 09:00:00	7
0317-0068	2017-06-21 09:15:00	0
0317-0068	2017-06-21 09:30:00	0
0317-0068	2017-06-21 09:45:00	11
0317-0068	2017-06-21 10:00:00	180
0317-0068	2017-06-21 10:15:00	0
0317-0068	2017-06-21 10:30:00	0
0317-0068	2017-06-21 10:45:00	0
0317-0068	2017-06-21 11:00:00	173
0317-0068	2017-06-21 11:15:00	126
0317-0068	2017-06-21 11:30:00	156
0317-0068	2017-06-21 11:45:00	0
0317-0068	2017-06-21 12:00:00	116
0317-0068	2017-06-21 12:15:00	417
0317-0068	2017-06-21 12:30:00	0
0317-0068	2017-06-21 12:45:00	0
0317-0068	2017-06-21 13:00:00	576
0317-0068	2017-06-21 13:15:00	7
0317-0068	2017-06-21 13:30:00	12
0317-0068	2017-06-21 13:45:00	22
0317-0068	2017-06-21 14:00:00	7
0317-0068	2017-06-21 14:15:00	0
0317-0068	2017-06-21 14:30:00	208
0317-0068	2017-06-21 14:45:00	40
0317-0068	2017-06-21 15:00:00	187
0317-0068	2017-06-21 15:15:00	396
0317-0068	2017-06-21 15:30:00	0
0317-0068	2017-06-21 15:45:00	0
0317-0068	2017-06-21 16:00:00	0
0317-0068	2017-06-21 16:15:00	0
0317-0068	2017-06-21 16:30:00	11
0317-0068	2017-06-21 16:45:00	6
0317-0068	2017-06-21 17:00:00	0
0317-0068	2017-06-21 17:15:00	39
0317-0068	2017-06-21 17:30:00	0
0317-0068	2017-06-21 17:45:00	0
0317-0068	2017-06-21 18:00:00	259
0317-0068	2017-06-21 18:15:00	7
0317-0068	2017-06-21 18:30:00	130
0317-0068	2017-06-21 18:45:00	771
0317-0068	2017-06-21 19:00:00	0
0317-0068	2017-06-21 19:15:00	809
0317-0068	2017-06-21 19:30:00	652
0317-0068	2017-06-21 19:45:00	13
0317-0068	2017-06-21 20:00:00	0
0317-0068	2017-06-21 20:15:00	0
0317-0068	2017-06-21 20:30:00	8
0317-0068	2017-06-21 20:45:00	0
0317-0068	2017-06-21 21:00:00	0
0317-0068	2017-06-21 21:15:00	0
0317-0068	2017-06-21 21:30:00	0
0317-0068	2017-06-21 21:45:00	0
0317-0068	2017-06-21 22:00:00	0
0317-0068	2017-06-21 22:15:00	0
0317-0068	2017-06-21 22:30:00	0
0317-0068	2017-06-21 22:45:00	0
0317-0068	2017-06-21 23:00:00	0
0317-0068	2017-06-21 23:15:00	0
0317-0068	2017-06-21 23:30:00	0
0317-0068	2017-06-21 23:45:00	0
0317-0068	2017-06-22 00:00:00	0
0317-0068	2017-06-22 00:15:00	0
0317-0068	2017-06-22 00:30:00	0
0317-0068	2017-06-22 00:45:00	0
0317-0068	2017-06-22 01:00:00	0
0317-0068	2017-06-22 01:15:00	0
0317-0068	2017-06-22 01:30:00	0
0317-0068	2017-06-22 01:45:00	0
0317-0068	2017-06-22 02:00:00	0
0317-0068	2017-06-22 02:15:00	0
0317-0068	2017-06-22 02:30:00	0
0317-0068	2017-06-22 02:45:00	0
0317-0068	2017-06-22 03:00:00	0
0317-0068	2017-06-22 03:15:00	0
0317-0068	2017-06-22 03:30:00	0
0317-0068	2017-06-22 03:45:00	0
0317-0068	2017-06-22 04:00:00	0
0317-0068	2017-06-22 04:15:00	0
0317-0068	2017-06-22 04:30:00	0
0317-0068	2017-06-22 04:45:00	0
0317-0068	2017-06-22 05:00:00	0
0317-0068	2017-06-22 05:15:00	0
0317-0068	2017-06-22 05:30:00	0
0317-0068	2017-06-22 05:45:00	0
0317-0068	2017-06-22 06:00:00	72
0317-0068	2017-06-22 06:15:00	9
0317-0068	2017-06-22 06:30:00	0
0317-0068	2017-06-22 06:45:00	22
0317-0068	2017-06-22 07:00:00	26
0317-0068	2017-06-22 07:15:00	0
0317-0068	2017-06-22 07:30:00	114
0317-0068	2017-06-22 07:45:00	80
0317-0068	2017-06-22 08:00:00	0
0317-0068	2017-06-22 08:15:00	58
0317-0068	2017-06-22 08:30:00	161
0317-0068	2017-06-22 08:45:00	0
0317-0068	2017-06-22 09:00:00	192
0317-0068	2017-06-22 09:15:00	151
0317-0068	2017-06-22 09:30:00	0
0317-0068	2017-06-22 09:45:00	135
0317-0068	2017-06-22 10:00:00	23
0317-0068	2017-06-22 10:15:00	155
0317-0068	2017-06-22 10:30:00	0
0317-0068	2017-06-22 10:45:00	4
0317-0068	2017-06-22 11:00:00	11
0317-0068	2017-06-22 11:15:00	0
0317-0068	2017-06-22 11:30:00	0
0317-0068	2017-06-22 11:45:00	0
0317-0068	2017-06-22 12:00:00	737
0317-0068	2017-06-22 12:15:00	0
0317-0068	2017-06-22 12:30:00	41
0317-0068	2017-06-22 12:45:00	9
0317-0068	2017-06-22 13:00:00	712
0317-0068	2017-06-22 13:15:00	386
0317-0068	2017-06-22 13:30:00	7
0317-0068	2017-06-22 13:45:00	9
0317-0068	2017-06-22 14:00:00	60
0317-0068	2017-06-22 14:15:00	24
0317-0068	2017-06-22 14:30:00	25
0317-0068	2017-06-22 14:45:00	249
0317-0068	2017-06-22 15:00:00	0
0317-0068	2017-06-22 15:15:00	0
0317-0068	2017-06-22 15:30:00	16
0317-0068	2017-06-22 15:45:00	7
0317-0068	2017-06-22 16:00:00	13
0317-0068	2017-06-22 16:15:00	9
0317-0068	2017-06-22 16:30:00	0
0317-0068	2017-06-22 16:45:00	0
0317-0068	2017-06-22 17:00:00	0
0317-0068	2017-06-22 17:15:00	266
0317-0068	2017-06-22 17:30:00	7
0317-0068	2017-06-22 17:45:00	0
0317-0068	2017-06-22 18:00:00	0
0317-0068	2017-06-22 18:15:00	19
0317-0068	2017-06-22 18:30:00	0
0317-0068	2017-06-22 18:45:00	7
0317-0068	2017-06-22 19:00:00	10
0317-0068	2017-06-22 19:15:00	295
0317-0068	2017-06-22 19:30:00	73
0317-0068	2017-06-22 19:45:00	153
0317-0068	2017-06-22 20:00:00	13
0317-0068	2017-06-22 20:15:00	12
0317-0068	2017-06-22 20:30:00	0
0317-0068	2017-06-22 20:45:00	13
0317-0068	2017-06-22 21:00:00	21
0317-0068	2017-06-22 21:15:00	41
0317-0068	2017-06-22 21:30:00	8
0317-0068	2017-06-22 21:45:00	132
0317-0068	2017-06-22 22:00:00	10
0317-0068	2017-06-22 22:15:00	0
0317-0068	2017-06-22 22:30:00	158
0317-0068	2017-06-22 22:45:00	0
0317-0068	2017-06-22 23:00:00	0
0317-0068	2017-06-22 23:15:00	0
0317-0068	2017-06-22 23:30:00	0
0317-0068	2017-06-22 23:45:00	0
0317-0068	2017-06-23 00:00:00	0
0317-0068	2017-06-23 00:15:00	0
0317-0068	2017-06-23 00:30:00	0
0317-0068	2017-06-23 00:45:00	0
0317-0068	2017-06-23 01:00:00	0
0317-0068	2017-06-23 01:15:00	0
0317-0068	2017-06-23 01:30:00	0
0317-0068	2017-06-23 01:45:00	0
0317-0068	2017-06-23 02:00:00	0
0317-0068	2017-06-23 02:15:00	0
0317-0068	2017-06-23 02:30:00	0
0317-0068	2017-06-23 02:45:00	0
0317-0068	2017-06-23 03:00:00	0
0317-0068	2017-06-23 03:15:00	0
0317-0068	2017-06-23 03:30:00	0
0317-0068	2017-06-23 03:45:00	0
0317-0068	2017-06-23 04:00:00	0
0317-0068	2017-06-23 04:15:00	0
0317-0068	2017-06-23 04:30:00	0
0317-0068	2017-06-23 04:45:00	0
0317-0068	2017-06-23 05:00:00	0
0317-0068	2017-06-23 05:15:00	0
0317-0068	2017-06-23 05:30:00	0
0317-0068	2017-06-23 05:45:00	0
0317-0068	2017-06-23 06:00:00	0
0317-0068	2017-06-23 06:15:00	0
0317-0068	2017-06-23 06:30:00	0
0317-0068	2017-06-23 06:45:00	0
0317-0068	2017-06-23 07:00:00	0
0317-0068	2017-06-23 07:15:00	0
0317-0068	2017-06-23 07:30:00	49
0317-0068	2017-06-23 07:45:00	35
0317-0068	2017-06-23 08:00:00	37
0317-0068	2017-06-23 08:15:00	210
0317-0068	2017-06-23 08:30:00	0
0317-0068	2017-06-23 08:45:00	204
0317-0068	2017-06-23 09:00:00	0
0317-0068	2017-06-23 09:15:00	178
0317-0068	2017-06-23 09:30:00	80
0317-0068	2017-06-23 09:45:00	14
0317-0068	2017-06-23 10:00:00	7
0317-0068	2017-06-23 10:15:00	0
0317-0068	2017-06-23 10:30:00	0
0317-0068	2017-06-23 10:45:00	12
0317-0068	2017-06-23 11:00:00	189
0317-0068	2017-06-23 11:15:00	0
0317-0068	2017-06-23 11:30:00	136
0317-0068	2017-06-23 11:45:00	261
0317-0068	2017-06-23 12:00:00	161
0317-0068	2017-06-23 12:15:00	0
0317-0068	2017-06-23 12:30:00	0
0317-0068	2017-06-23 12:45:00	0
0317-0068	2017-06-23 13:00:00	0
0317-0068	2017-06-23 13:15:00	0
0317-0068	2017-06-23 13:30:00	0
0317-0068	2017-06-23 13:45:00	0
0317-0068	2017-06-23 14:00:00	0
0317-0068	2017-06-23 14:15:00	0
0317-0068	2017-06-23 14:30:00	0
0317-0068	2017-06-23 14:45:00	0
0317-0068	2017-06-23 15:00:00	0
0317-0068	2017-06-23 15:15:00	0
0317-0068	2017-06-23 15:30:00	0
0317-0068	2017-06-23 15:45:00	0
0317-0068	2017-06-23 16:00:00	0
0317-0068	2017-06-23 16:15:00	0
0317-0068	2017-06-23 16:30:00	0
0317-0068	2017-06-23 16:45:00	0
0317-0068	2017-06-23 17:00:00	0
0317-0068	2017-06-23 17:15:00	0
0317-0068	2017-06-23 17:30:00	0
0317-0068	2017-06-23 17:45:00	0
0317-0068	2017-06-23 18:00:00	0
0317-0068	2017-06-23 18:15:00	0
0317-0068	2017-06-23 18:30:00	0
0317-0068	2017-06-23 18:45:00	0
0317-0068	2017-06-23 19:00:00	0
0317-0068	2017-06-23 19:15:00	0
0317-0068	2017-06-23 19:30:00	0
0317-0068	2017-06-23 19:45:00	0
0317-0068	2017-06-23 20:00:00	0
0317-0068	2017-06-23 20:15:00	0
0317-0068	2017-06-23 20:30:00	0
0317-0068	2017-06-23 20:45:00	0
0317-0068	2017-06-23 21:00:00	0
0317-0068	2017-06-23 21:15:00	0
0317-0068	2017-06-23 21:30:00	0
0317-0068	2017-06-23 21:45:00	0
0317-0068	2017-06-23 22:00:00	0
0317-0068	2017-06-23 22:15:00	0
0317-0068	2017-06-23 22:30:00	0
0317-0068	2017-06-23 22:45:00	0
0317-0068	2017-06-23 23:00:00	0
0317-0068	2017-06-23 23:15:00	0
0317-0068	2017-06-23 23:30:00	0
0317-0068	2017-06-23 23:45:00	0
