## Supplementary Data 2 for "Digital phenotyping by consumer wearables identifies sleep-associated markers of cardiovascular disease risk and biological aging": ActivityTable_0318-0035-NHC.tsv

0318-0035	2018-04-20 00:00:00	0
0318-0035	2018-04-20 00:15:00	0
0318-0035	2018-04-20 00:30:00	0
0318-0035	2018-04-20 00:45:00	0
0318-0035	2018-04-20 01:00:00	0
0318-0035	2018-04-20 01:15:00	0
0318-0035	2018-04-20 01:30:00	0
0318-0035	2018-04-20 01:45:00	0
0318-0035	2018-04-20 02:00:00	0
0318-0035	2018-04-20 02:15:00	0
0318-0035	2018-04-20 02:30:00	0
0318-0035	2018-04-20 02:45:00	0
0318-0035	2018-04-20 03:00:00	0
0318-0035	2018-04-20 03:15:00	0
0318-0035	2018-04-20 03:30:00	0
0318-0035	2018-04-20 03:45:00	0
0318-0035	2018-04-20 04:00:00	0
0318-0035	2018-04-20 04:15:00	0
0318-0035	2018-04-20 04:30:00	0
0318-0035	2018-04-20 04:45:00	0
0318-0035	2018-04-20 05:00:00	0
0318-0035	2018-04-20 05:15:00	0
0318-0035	2018-04-20 05:30:00	0
0318-0035	2018-04-20 05:45:00	0
0318-0035	2018-04-20 06:00:00	0
0318-0035	2018-04-20 06:15:00	0
0318-0035	2018-04-20 06:30:00	0
0318-0035	2018-04-20 06:45:00	0
0318-0035	2018-04-20 07:00:00	0
0318-0035	2018-04-20 07:15:00	0
0318-0035	2018-04-20 07:30:00	0
0318-0035	2018-04-20 07:45:00	0
0318-0035	2018-04-20 08:00:00	0
0318-0035	2018-04-20 08:15:00	0
0318-0035	2018-04-20 08:30:00	0
0318-0035	2018-04-20 08:45:00	0
0318-0035	2018-04-20 09:00:00	0
0318-0035	2018-04-20 09:15:00	85
0318-0035	2018-04-20 09:30:00	0
0318-0035	2018-04-20 09:45:00	132
0318-0035	2018-04-20 10:00:00	386
0318-0035	2018-04-20 10:15:00	414
0318-0035	2018-04-20 10:30:00	42
0318-0035	2018-04-20 10:45:00	608
0318-0035	2018-04-20 11:00:00	16
0318-0035	2018-04-20 11:15:00	0
0318-0035	2018-04-20 11:30:00	0
0318-0035	2018-04-20 11:45:00	13
0318-0035	2018-04-20 12:00:00	16
0318-0035	2018-04-20 12:15:00	0
0318-0035	2018-04-20 12:30:00	0
0318-0035	2018-04-20 12:45:00	0
0318-0035	2018-04-20 13:00:00	31
0318-0035	2018-04-20 13:15:00	0
0318-0035	2018-04-20 13:30:00	8
0318-0035	2018-04-20 13:45:00	575
0318-0035	2018-04-20 14:00:00	30
0318-0035	2018-04-20 14:15:00	256
0318-0035	2018-04-20 14:30:00	334
0318-0035	2018-04-20 14:45:00	27
0318-0035	2018-04-20 15:00:00	257
0318-0035	2018-04-20 15:15:00	190
0318-0035	2018-04-20 15:30:00	918
0318-0035	2018-04-20 15:45:00	15
0318-0035	2018-04-20 16:00:00	11
0318-0035	2018-04-20 16:15:00	9
0318-0035	2018-04-20 16:30:00	403
0318-0035	2018-04-20 16:45:00	217
0318-0035	2018-04-20 17:00:00	0
0318-0035	2018-04-20 17:15:00	0
0318-0035	2018-04-20 17:30:00	28
0318-0035	2018-04-20 17:45:00	22
0318-0035	2018-04-20 18:00:00	266
0318-0035	2018-04-20 18:15:00	199
0318-0035	2018-04-20 18:30:00	225
0318-0035	2018-04-20 18:45:00	229
0318-0035	2018-04-20 19:00:00	52
0318-0035	2018-04-20 19:15:00	0
0318-0035	2018-04-20 19:30:00	0
0318-0035	2018-04-20 19:45:00	209
0318-0035	2018-04-20 20:00:00	100
0318-0035	2018-04-20 20:15:00	30
0318-0035	2018-04-20 20:30:00	24
0318-0035	2018-04-20 20:45:00	0
0318-0035	2018-04-20 21:00:00	74
0318-0035	2018-04-20 21:15:00	0
0318-0035	2018-04-20 21:30:00	32
0318-0035	2018-04-20 21:45:00	32
0318-0035	2018-04-20 22:00:00	130
0318-0035	2018-04-20 22:15:00	166
0318-0035	2018-04-20 22:30:00	11
0318-0035	2018-04-20 22:45:00	0
0318-0035	2018-04-20 23:00:00	0
0318-0035	2018-04-20 23:15:00	0
0318-0035	2018-04-20 23:30:00	0
0318-0035	2018-04-20 23:45:00	0
0318-0035	2018-04-21 00:00:00	0
0318-0035	2018-04-21 00:15:00	0
0318-0035	2018-04-21 00:30:00	7
0318-0035	2018-04-21 00:45:00	0
0318-0035	2018-04-21 01:00:00	0
0318-0035	2018-04-21 01:15:00	0
0318-0035	2018-04-21 01:30:00	0
0318-0035	2018-04-21 01:45:00	0
0318-0035	2018-04-21 02:00:00	0
0318-0035	2018-04-21 02:15:00	0
0318-0035	2018-04-21 02:30:00	0
0318-0035	2018-04-21 02:45:00	0
0318-0035	2018-04-21 03:00:00	0
0318-0035	2018-04-21 03:15:00	0
0318-0035	2018-04-21 03:30:00	12
0318-0035	2018-04-21 03:45:00	0
0318-0035	2018-04-21 04:00:00	0
0318-0035	2018-04-21 04:15:00	0
0318-0035	2018-04-21 04:30:00	0
0318-0035	2018-04-21 04:45:00	0
0318-0035	2018-04-21 05:00:00	7
0318-0035	2018-04-21 05:15:00	0
0318-0035	2018-04-21 05:30:00	0
0318-0035	2018-04-21 05:45:00	0
0318-0035	2018-04-21 06:00:00	0
0318-0035	2018-04-21 06:15:00	0
0318-0035	2018-04-21 06:30:00	8
0318-0035	2018-04-21 06:45:00	4
0318-0035	2018-04-21 07:00:00	0
0318-0035	2018-04-21 07:15:00	0
0318-0035	2018-04-21 07:30:00	0
0318-0035	2018-04-21 07:45:00	0
0318-0035	2018-04-21 08:00:00	0
0318-0035	2018-04-21 08:15:00	0
0318-0035	2018-04-21 08:30:00	0
0318-0035	2018-04-21 08:45:00	18
0318-0035	2018-04-21 09:00:00	17
0318-0035	2018-04-21 09:15:00	59
0318-0035	2018-04-21 09:30:00	34
0318-0035	2018-04-21 09:45:00	92
0318-0035	2018-04-21 10:00:00	155
0318-0035	2018-04-21 10:15:00	167
0318-0035	2018-04-21 10:30:00	390
0318-0035	2018-04-21 10:45:00	894
0318-0035	2018-04-21 11:00:00	46
0318-0035	2018-04-21 11:15:00	96
0318-0035	2018-04-21 11:30:00	137
0318-0035	2018-04-21 11:45:00	144
0318-0035	2018-04-21 12:00:00	46
0318-0035	2018-04-21 12:15:00	77
0318-0035	2018-04-21 12:30:00	63
0318-0035	2018-04-21 12:45:00	46
0318-0035	2018-04-21 13:00:00	101
0318-0035	2018-04-21 13:15:00	116
0318-0035	2018-04-21 13:30:00	77
0318-0035	2018-04-21 13:45:00	1087
0318-0035	2018-04-21 14:00:00	346
0318-0035	2018-04-21 14:15:00	710
0318-0035	2018-04-21 14:30:00	703
0318-0035	2018-04-21 14:45:00	352
0318-0035	2018-04-21 15:00:00	369
0318-0035	2018-04-21 15:15:00	212
0318-0035	2018-04-21 15:30:00	160
0318-0035	2018-04-21 15:45:00	678
0318-0035	2018-04-21 16:00:00	29
0318-0035	2018-04-21 16:15:00	281
0318-0035	2018-04-21 16:30:00	105
0318-0035	2018-04-21 16:45:00	233
0318-0035	2018-04-21 17:00:00	307
0318-0035	2018-04-21 17:15:00	0
0318-0035	2018-04-21 17:30:00	7
0318-0035	2018-04-21 17:45:00	297
0318-0035	2018-04-21 18:00:00	60
0318-0035	2018-04-21 18:15:00	15
0318-0035	2018-04-21 18:30:00	28
0318-0035	2018-04-21 18:45:00	28
0318-0035	2018-04-21 19:00:00	90
0318-0035	2018-04-21 19:15:00	4
0318-0035	2018-04-21 19:30:00	147
0318-0035	2018-04-21 19:45:00	107
0318-0035	2018-04-21 20:00:00	119
0318-0035	2018-04-21 20:15:00	198
0318-0035	2018-04-21 20:30:00	87
0318-0035	2018-04-21 20:45:00	58
0318-0035	2018-04-21 21:00:00	16
0318-0035	2018-04-21 21:15:00	0
0318-0035	2018-04-21 21:30:00	0
0318-0035	2018-04-21 21:45:00	0
0318-0035	2018-04-21 22:00:00	0
0318-0035	2018-04-21 22:15:00	0
0318-0035	2018-04-21 22:30:00	0
0318-0035	2018-04-21 22:45:00	0
0318-0035	2018-04-21 23:00:00	0
0318-0035	2018-04-21 23:15:00	0
0318-0035	2018-04-21 23:30:00	0
0318-0035	2018-04-21 23:45:00	0
0318-0035	2018-04-22 00:00:00	0
0318-0035	2018-04-22 00:15:00	0
0318-0035	2018-04-22 00:30:00	0
0318-0035	2018-04-22 00:45:00	29
0318-0035	2018-04-22 01:00:00	0
0318-0035	2018-04-22 01:15:00	51
0318-0035	2018-04-22 01:30:00	46
0318-0035	2018-04-22 01:45:00	0
0318-0035	2018-04-22 02:00:00	0
0318-0035	2018-04-22 02:15:00	0
0318-0035	2018-04-22 02:30:00	0
0318-0035	2018-04-22 02:45:00	0
0318-0035	2018-04-22 03:00:00	0
0318-0035	2018-04-22 03:15:00	0
0318-0035	2018-04-22 03:30:00	0
0318-0035	2018-04-22 03:45:00	0
0318-0035	2018-04-22 04:00:00	0
0318-0035	2018-04-22 04:15:00	0
0318-0035	2018-04-22 04:30:00	0
0318-0035	2018-04-22 04:45:00	5
0318-0035	2018-04-22 05:00:00	0
0318-0035	2018-04-22 05:15:00	0
0318-0035	2018-04-22 05:30:00	0
0318-0035	2018-04-22 05:45:00	0
0318-0035	2018-04-22 06:00:00	0
0318-0035	2018-04-22 06:15:00	0
0318-0035	2018-04-22 06:30:00	0
0318-0035	2018-04-22 06:45:00	0
0318-0035	2018-04-22 07:00:00	0
0318-0035	2018-04-22 07:15:00	0
0318-0035	2018-04-22 07:30:00	0
0318-0035	2018-04-22 07:45:00	0
0318-0035	2018-04-22 08:00:00	9
0318-0035	2018-04-22 08:15:00	225
0318-0035	2018-04-22 08:30:00	197
0318-0035	2018-04-22 08:45:00	92
0318-0035	2018-04-22 09:00:00	301
0318-0035	2018-04-22 09:15:00	269
0318-0035	2018-04-22 09:30:00	174
0318-0035	2018-04-22 09:45:00	184
0318-0035	2018-04-22 10:00:00	49
0318-0035	2018-04-22 10:15:00	10
0318-0035	2018-04-22 10:30:00	19
0318-0035	2018-04-22 10:45:00	23
0318-0035	2018-04-22 11:00:00	6
0318-0035	2018-04-22 11:15:00	375
0318-0035	2018-04-22 11:30:00	368
0318-0035	2018-04-22 11:45:00	684
0318-0035	2018-04-22 12:00:00	51
0318-0035	2018-04-22 12:15:00	54
0318-0035	2018-04-22 12:30:00	12
0318-0035	2018-04-22 12:45:00	0
0318-0035	2018-04-22 13:00:00	11
0318-0035	2018-04-22 13:15:00	39
0318-0035	2018-04-22 13:30:00	151
0318-0035	2018-04-22 13:45:00	549
0318-0035	2018-04-22 14:00:00	519
0318-0035	2018-04-22 14:15:00	1250
0318-0035	2018-04-22 14:30:00	508
0318-0035	2018-04-22 14:45:00	857
0318-0035	2018-04-22 15:00:00	153
0318-0035	2018-04-22 15:15:00	83
0318-0035	2018-04-22 15:30:00	73
0318-0035	2018-04-22 15:45:00	37
0318-0035	2018-04-22 16:00:00	0
0318-0035	2018-04-22 16:15:00	50
0318-0035	2018-04-22 16:30:00	93
0318-0035	2018-04-22 16:45:00	290
0318-0035	2018-04-22 17:00:00	53
0318-0035	2018-04-22 17:15:00	130
0318-0035	2018-04-22 17:30:00	0
0318-0035	2018-04-22 17:45:00	0
0318-0035	2018-04-22 18:00:00	0
0318-0035	2018-04-22 18:15:00	0
0318-0035	2018-04-22 18:30:00	0
0318-0035	2018-04-22 18:45:00	0
0318-0035	2018-04-22 19:00:00	0
0318-0035	2018-04-22 19:15:00	0
0318-0035	2018-04-22 19:30:00	0
0318-0035	2018-04-22 19:45:00	0
0318-0035	2018-04-22 20:00:00	0
0318-0035	2018-04-22 20:15:00	0
0318-0035	2018-04-22 20:30:00	0
0318-0035	2018-04-22 20:45:00	0
0318-0035	2018-04-22 21:00:00	0
0318-0035	2018-04-22 21:15:00	0
0318-0035	2018-04-22 21:30:00	85
0318-0035	2018-04-22 21:45:00	174
0318-0035	2018-04-22 22:00:00	0
0318-0035	2018-04-22 22:15:00	20
0318-0035	2018-04-22 22:30:00	17
0318-0035	2018-04-22 22:45:00	0
0318-0035	2018-04-22 23:00:00	15
0318-0035	2018-04-22 23:15:00	0
0318-0035	2018-04-22 23:30:00	0
0318-0035	2018-04-22 23:45:00	0
0318-0035	2018-04-23 00:00:00	16
0318-0035	2018-04-23 00:15:00	0
0318-0035	2018-04-23 00:30:00	0
0318-0035	2018-04-23 00:45:00	0
0318-0035	2018-04-23 01:00:00	0
0318-0035	2018-04-23 01:15:00	0
0318-0035	2018-04-23 01:30:00	0
0318-0035	2018-04-23 01:45:00	0
0318-0035	2018-04-23 02:00:00	0
0318-0035	2018-04-23 02:15:00	13
0318-0035	2018-04-23 02:30:00	0
0318-0035	2018-04-23 02:45:00	0
0318-0035	2018-04-23 03:00:00	0
0318-0035	2018-04-23 03:15:00	0
0318-0035	2018-04-23 03:30:00	0
0318-0035	2018-04-23 03:45:00	0
0318-0035	2018-04-23 04:00:00	0
0318-0035	2018-04-23 04:15:00	0
0318-0035	2018-04-23 04:30:00	7
0318-0035	2018-04-23 04:45:00	0
0318-0035	2018-04-23 05:00:00	0
0318-0035	2018-04-23 05:15:00	0
0318-0035	2018-04-23 05:30:00	5
0318-0035	2018-04-23 05:45:00	0
0318-0035	2018-04-23 06:00:00	0
0318-0035	2018-04-23 06:15:00	0
0318-0035	2018-04-23 06:30:00	0
0318-0035	2018-04-23 06:45:00	119
0318-0035	2018-04-23 07:00:00	67
0318-0035	2018-04-23 07:15:00	122
0318-0035	2018-04-23 07:30:00	251
0318-0035	2018-04-23 07:45:00	413
0318-0035	2018-04-23 08:00:00	202
0318-0035	2018-04-23 08:15:00	525
0318-0035	2018-04-23 08:30:00	16
0318-0035	2018-04-23 08:45:00	436
0318-0035	2018-04-23 09:00:00	27
0318-0035	2018-04-23 09:15:00	0
0318-0035	2018-04-23 09:30:00	0
0318-0035	2018-04-23 09:45:00	9
0318-0035	2018-04-23 10:00:00	0
0318-0035	2018-04-23 10:15:00	4
0318-0035	2018-04-23 10:30:00	34
0318-0035	2018-04-23 10:45:00	59
0318-0035	2018-04-23 11:00:00	6
0318-0035	2018-04-23 11:15:00	0
0318-0035	2018-04-23 11:30:00	10
0318-0035	2018-04-23 11:45:00	0
0318-0035	2018-04-23 12:00:00	10
0318-0035	2018-04-23 12:15:00	0
0318-0035	2018-04-23 12:30:00	21
0318-0035	2018-04-23 12:45:00	44
0318-0035	2018-04-23 13:00:00	546
0318-0035	2018-04-23 13:15:00	88
0318-0035	2018-04-23 13:30:00	317
0318-0035	2018-04-23 13:45:00	0
0318-0035	2018-04-23 14:00:00	63
0318-0035	2018-04-23 14:15:00	0
0318-0035	2018-04-23 14:30:00	0
0318-0035	2018-04-23 14:45:00	0
0318-0035	2018-04-23 15:00:00	36
0318-0035	2018-04-23 15:15:00	0
0318-0035	2018-04-23 15:30:00	126
0318-0035	2018-04-23 15:45:00	26
0318-0035	2018-04-23 16:00:00	15
0318-0035	2018-04-23 16:15:00	32
0318-0035	2018-04-23 16:30:00	8
0318-0035	2018-04-23 16:45:00	119
0318-0035	2018-04-23 17:00:00	265
0318-0035	2018-04-23 17:15:00	201
0318-0035	2018-04-23 17:30:00	495
0318-0035	2018-04-23 17:45:00	821
0318-0035	2018-04-23 18:00:00	311
0318-0035	2018-04-23 18:15:00	119
0318-0035	2018-04-23 18:30:00	234
0318-0035	2018-04-23 18:45:00	909
0318-0035	2018-04-23 19:00:00	134
0318-0035	2018-04-23 19:15:00	81
0318-0035	2018-04-23 19:30:00	10
0318-0035	2018-04-23 19:45:00	0
0318-0035	2018-04-23 20:00:00	0
0318-0035	2018-04-23 20:15:00	0
0318-0035	2018-04-23 20:30:00	0
0318-0035	2018-04-23 20:45:00	0
0318-0035	2018-04-23 21:00:00	0
0318-0035	2018-04-23 21:15:00	0
0318-0035	2018-04-23 21:30:00	0
0318-0035	2018-04-23 21:45:00	0
0318-0035	2018-04-23 22:00:00	0
0318-0035	2018-04-23 22:15:00	85
0318-0035	2018-04-23 22:30:00	0
0318-0035	2018-04-23 22:45:00	5
0318-0035	2018-04-23 23:00:00	6
0318-0035	2018-04-23 23:15:00	4
0318-0035	2018-04-23 23:30:00	0
0318-0035	2018-04-23 23:45:00	0
0318-0035	2018-04-24 00:00:00	0
0318-0035	2018-04-24 00:15:00	0
0318-0035	2018-04-24 00:30:00	0
0318-0035	2018-04-24 00:45:00	0
0318-0035	2018-04-24 01:00:00	0
0318-0035	2018-04-24 01:15:00	0
0318-0035	2018-04-24 01:30:00	0
0318-0035	2018-04-24 01:45:00	0
0318-0035	2018-04-24 02:00:00	0
0318-0035	2018-04-24 02:15:00	0
0318-0035	2018-04-24 02:30:00	0
0318-0035	2018-04-24 02:45:00	0
0318-0035	2018-04-24 03:00:00	0
0318-0035	2018-04-24 03:15:00	0
0318-0035	2018-04-24 03:30:00	0
0318-0035	2018-04-24 03:45:00	0
0318-0035	2018-04-24 04:00:00	7
0318-0035	2018-04-24 04:15:00	0
0318-0035	2018-04-24 04:30:00	0
0318-0035	2018-04-24 04:45:00	4
0318-0035	2018-04-24 05:00:00	0
0318-0035	2018-04-24 05:15:00	0
0318-0035	2018-04-24 05:30:00	0
0318-0035	2018-04-24 05:45:00	0
0318-0035	2018-04-24 06:00:00	0
0318-0035	2018-04-24 06:15:00	0
0318-0035	2018-04-24 06:30:00	0
0318-0035	2018-04-24 06:45:00	62
0318-0035	2018-04-24 07:00:00	249
0318-0035	2018-04-24 07:15:00	184
0318-0035	2018-04-24 07:30:00	64
0318-0035	2018-04-24 07:45:00	116
0318-0035	2018-04-24 08:00:00	246
0318-0035	2018-04-24 08:15:00	869
0318-0035	2018-04-24 08:30:00	67
0318-0035	2018-04-24 08:45:00	198
0318-0035	2018-04-24 09:00:00	69
0318-0035	2018-04-24 09:15:00	0
0318-0035	2018-04-24 09:30:00	0
0318-0035	2018-04-24 09:45:00	181
0318-0035	2018-04-24 10:00:00	0
0318-0035	2018-04-24 10:15:00	14
0318-0035	2018-04-24 10:30:00	6
0318-0035	2018-04-24 10:45:00	8
0318-0035	2018-04-24 11:00:00	0
0318-0035	2018-04-24 11:15:00	7
0318-0035	2018-04-24 11:30:00	0
0318-0035	2018-04-24 11:45:00	28
0318-0035	2018-04-24 12:00:00	246
0318-0035	2018-04-24 12:15:00	23
0318-0035	2018-04-24 12:30:00	429
0318-0035	2018-04-24 12:45:00	124
0318-0035	2018-04-24 13:00:00	0
0318-0035	2018-04-24 13:15:00	14
0318-0035	2018-04-24 13:30:00	169
0318-0035	2018-04-24 13:45:00	473
0318-0035	2018-04-24 14:00:00	67
0318-0035	2018-04-24 14:15:00	7
0318-0035	2018-04-24 14:30:00	43
0318-0035	2018-04-24 14:45:00	43
0318-0035	2018-04-24 15:00:00	187
0318-0035	2018-04-24 15:15:00	2
0318-0035	2018-04-24 15:30:00	0
0318-0035	2018-04-24 15:45:00	9
0318-0035	2018-04-24 16:00:00	0
0318-0035	2018-04-24 16:15:00	170
0318-0035	2018-04-24 16:30:00	54
0318-0035	2018-04-24 16:45:00	226
0318-0035	2018-04-24 17:00:00	0
0318-0035	2018-04-24 17:15:00	0
0318-0035	2018-04-24 17:30:00	27
0318-0035	2018-04-24 17:45:00	0
0318-0035	2018-04-24 18:00:00	0
0318-0035	2018-04-24 18:15:00	0
0318-0035	2018-04-24 18:30:00	305
0318-0035	2018-04-24 18:45:00	201
0318-0035	2018-04-24 19:00:00	49
0318-0035	2018-04-24 19:15:00	735
0318-0035	2018-04-24 19:30:00	194
0318-0035	2018-04-24 19:45:00	29
0318-0035	2018-04-24 20:00:00	57
0318-0035	2018-04-24 20:15:00	8
0318-0035	2018-04-24 20:30:00	51
0318-0035	2018-04-24 20:45:00	92
0318-0035	2018-04-24 21:00:00	146
0318-0035	2018-04-24 21:15:00	50
0318-0035	2018-04-24 21:30:00	87
0318-0035	2018-04-24 21:45:00	132
0318-0035	2018-04-24 22:00:00	0
0318-0035	2018-04-24 22:15:00	0
0318-0035	2018-04-24 22:30:00	4
0318-0035	2018-04-24 22:45:00	9
0318-0035	2018-04-24 23:00:00	0
0318-0035	2018-04-24 23:15:00	0
0318-0035	2018-04-24 23:30:00	0
0318-0035	2018-04-24 23:45:00	0
0318-0035	2018-04-25 00:00:00	0
0318-0035	2018-04-25 00:15:00	77
0318-0035	2018-04-25 00:30:00	0
0318-0035	2018-04-25 00:45:00	0
0318-0035	2018-04-25 01:00:00	0
0318-0035	2018-04-25 01:15:00	0
0318-0035	2018-04-25 01:30:00	0
0318-0035	2018-04-25 01:45:00	0
0318-0035	2018-04-25 02:00:00	0
0318-0035	2018-04-25 02:15:00	0
0318-0035	2018-04-25 02:30:00	0
0318-0035	2018-04-25 02:45:00	0
0318-0035	2018-04-25 03:00:00	0
0318-0035	2018-04-25 03:15:00	0
0318-0035	2018-04-25 03:30:00	10
0318-0035	2018-04-25 03:45:00	0
0318-0035	2018-04-25 04:00:00	6
0318-0035	2018-04-25 04:15:00	0
0318-0035	2018-04-25 04:30:00	0
0318-0035	2018-04-25 04:45:00	0
0318-0035	2018-04-25 05:00:00	0
0318-0035	2018-04-25 05:15:00	0
0318-0035	2018-04-25 05:30:00	0
0318-0035	2018-04-25 05:45:00	0
0318-0035	2018-04-25 06:00:00	0
0318-0035	2018-04-25 06:15:00	0
0318-0035	2018-04-25 06:30:00	8
0318-0035	2018-04-25 06:45:00	28
0318-0035	2018-04-25 07:00:00	0
0318-0035	2018-04-25 07:15:00	273
0318-0035	2018-04-25 07:30:00	26
0318-0035	2018-04-25 07:45:00	12
0318-0035	2018-04-25 08:00:00	281
0318-0035	2018-04-25 08:15:00	147
0318-0035	2018-04-25 08:30:00	14
0318-0035	2018-04-25 08:45:00	6
0318-0035	2018-04-25 09:00:00	73
0318-0035	2018-04-25 09:15:00	18
0318-0035	2018-04-25 09:30:00	474
0318-0035	2018-04-25 09:45:00	6
0318-0035	2018-04-25 10:00:00	0
0318-0035	2018-04-25 10:15:00	0
0318-0035	2018-04-25 10:30:00	0
0318-0035	2018-04-25 10:45:00	14
0318-0035	2018-04-25 11:00:00	395
0318-0035	2018-04-25 11:15:00	21
0318-0035	2018-04-25 11:30:00	14
0318-0035	2018-04-25 11:45:00	277
0318-0035	2018-04-25 12:00:00	48
0318-0035	2018-04-25 12:15:00	7
0318-0035	2018-04-25 12:30:00	10
0318-0035	2018-04-25 12:45:00	97
0318-0035	2018-04-25 13:00:00	167
0318-0035	2018-04-25 13:15:00	0
0318-0035	2018-04-25 13:30:00	0
0318-0035	2018-04-25 13:45:00	43
0318-0035	2018-04-25 14:00:00	40
0318-0035	2018-04-25 14:15:00	0
0318-0035	2018-04-25 14:30:00	0
0318-0035	2018-04-25 14:45:00	78
0318-0035	2018-04-25 15:00:00	0
0318-0035	2018-04-25 15:15:00	0
0318-0035	2018-04-25 15:30:00	72
0318-0035	2018-04-25 15:45:00	42
0318-0035	2018-04-25 16:00:00	0
0318-0035	2018-04-25 16:15:00	24
0318-0035	2018-04-25 16:30:00	0
0318-0035	2018-04-25 16:45:00	8
0318-0035	2018-04-25 17:00:00	283
0318-0035	2018-04-25 17:15:00	405
0318-0035	2018-04-25 17:30:00	45
0318-0035	2018-04-25 17:45:00	0
0318-0035	2018-04-25 18:00:00	319
0318-0035	2018-04-25 18:15:00	10
0318-0035	2018-04-25 18:30:00	280
0318-0035	2018-04-25 18:45:00	37
0318-0035	2018-04-25 19:00:00	0
0318-0035	2018-04-25 19:15:00	0
0318-0035	2018-04-25 19:30:00	251
0318-0035	2018-04-25 19:45:00	33
0318-0035	2018-04-25 20:00:00	152
0318-0035	2018-04-25 20:15:00	10
0318-0035	2018-04-25 20:30:00	0
0318-0035	2018-04-25 20:45:00	0
0318-0035	2018-04-25 21:00:00	0
0318-0035	2018-04-25 21:15:00	0
0318-0035	2018-04-25 21:30:00	0
0318-0035	2018-04-25 21:45:00	0
0318-0035	2018-04-25 22:00:00	0
0318-0035	2018-04-25 22:15:00	0
0318-0035	2018-04-25 22:30:00	31
0318-0035	2018-04-25 22:45:00	0
0318-0035	2018-04-25 23:00:00	0
0318-0035	2018-04-25 23:15:00	5
0318-0035	2018-04-25 23:30:00	0
0318-0035	2018-04-25 23:45:00	0
