## Supplementary Data 2 for "Digital phenotyping by consumer wearables identifies sleep-associated markers of cardiovascular disease risk and biological aging": ActivityTable_0318-0053-NHC.tsv

0318-0053	2018-04-25 00:00:00	0
0318-0053	2018-04-25 00:15:00	0
0318-0053	2018-04-25 00:30:00	0
0318-0053	2018-04-25 00:45:00	0
0318-0053	2018-04-25 01:00:00	0
0318-0053	2018-04-25 01:15:00	0
0318-0053	2018-04-25 01:30:00	0
0318-0053	2018-04-25 01:45:00	0
0318-0053	2018-04-25 02:00:00	0
0318-0053	2018-04-25 02:15:00	0
0318-0053	2018-04-25 02:30:00	0
0318-0053	2018-04-25 02:45:00	0
0318-0053	2018-04-25 03:00:00	0
0318-0053	2018-04-25 03:15:00	0
0318-0053	2018-04-25 03:30:00	0
0318-0053	2018-04-25 03:45:00	0
0318-0053	2018-04-25 04:00:00	0
0318-0053	2018-04-25 04:15:00	0
0318-0053	2018-04-25 04:30:00	0
0318-0053	2018-04-25 04:45:00	0
0318-0053	2018-04-25 05:00:00	0
0318-0053	2018-04-25 05:15:00	0
0318-0053	2018-04-25 05:30:00	0
0318-0053	2018-04-25 05:45:00	0
0318-0053	2018-04-25 06:00:00	0
0318-0053	2018-04-25 06:15:00	0
0318-0053	2018-04-25 06:30:00	0
0318-0053	2018-04-25 06:45:00	0
0318-0053	2018-04-25 07:00:00	0
0318-0053	2018-04-25 07:15:00	0
0318-0053	2018-04-25 07:30:00	0
0318-0053	2018-04-25 07:45:00	0
0318-0053	2018-04-25 08:00:00	0
0318-0053	2018-04-25 08:15:00	0
0318-0053	2018-04-25 08:30:00	0
0318-0053	2018-04-25 08:45:00	0
0318-0053	2018-04-25 09:00:00	0
0318-0053	2018-04-25 09:15:00	0
0318-0053	2018-04-25 09:30:00	0
0318-0053	2018-04-25 09:45:00	0
0318-0053	2018-04-25 10:00:00	6
0318-0053	2018-04-25 10:15:00	357
0318-0053	2018-04-25 10:30:00	0
0318-0053	2018-04-25 10:45:00	8
0318-0053	2018-04-25 11:00:00	427
0318-0053	2018-04-25 11:15:00	67
0318-0053	2018-04-25 11:30:00	0
0318-0053	2018-04-25 11:45:00	0
0318-0053	2018-04-25 12:00:00	0
0318-0053	2018-04-25 12:15:00	0
0318-0053	2018-04-25 12:30:00	0
0318-0053	2018-04-25 12:45:00	0
0318-0053	2018-04-25 13:00:00	0
0318-0053	2018-04-25 13:15:00	74
0318-0053	2018-04-25 13:30:00	0
0318-0053	2018-04-25 13:45:00	56
0318-0053	2018-04-25 14:00:00	410
0318-0053	2018-04-25 14:15:00	0
0318-0053	2018-04-25 14:30:00	240
0318-0053	2018-04-25 14:45:00	164
0318-0053	2018-04-25 15:00:00	50
0318-0053	2018-04-25 15:15:00	0
0318-0053	2018-04-25 15:30:00	12
0318-0053	2018-04-25 15:45:00	18
0318-0053	2018-04-25 16:00:00	0
0318-0053	2018-04-25 16:15:00	7
0318-0053	2018-04-25 16:30:00	0
0318-0053	2018-04-25 16:45:00	0
0318-0053	2018-04-25 17:00:00	0
0318-0053	2018-04-25 17:15:00	0
0318-0053	2018-04-25 17:30:00	8
0318-0053	2018-04-25 17:45:00	66
0318-0053	2018-04-25 18:00:00	219
0318-0053	2018-04-25 18:15:00	95
0318-0053	2018-04-25 18:30:00	236
0318-0053	2018-04-25 18:45:00	494
0318-0053	2018-04-25 19:00:00	272
0318-0053	2018-04-25 19:15:00	594
0318-0053	2018-04-25 19:30:00	148
0318-0053	2018-04-25 19:45:00	32
0318-0053	2018-04-25 20:00:00	6
0318-0053	2018-04-25 20:15:00	122
0318-0053	2018-04-25 20:30:00	80
0318-0053	2018-04-25 20:45:00	24
0318-0053	2018-04-25 21:00:00	62
0318-0053	2018-04-25 21:15:00	87
0318-0053	2018-04-25 21:30:00	107
0318-0053	2018-04-25 21:45:00	21
0318-0053	2018-04-25 22:00:00	55
0318-0053	2018-04-25 22:15:00	181
0318-0053	2018-04-25 22:30:00	55
0318-0053	2018-04-25 22:45:00	53
0318-0053	2018-04-25 23:00:00	198
0318-0053	2018-04-25 23:15:00	224
0318-0053	2018-04-25 23:30:00	331
0318-0053	2018-04-25 23:45:00	63
0318-0053	2018-04-26 00:00:00	46
0318-0053	2018-04-26 00:15:00	69
0318-0053	2018-04-26 00:30:00	8
0318-0053	2018-04-26 00:45:00	11
0318-0053	2018-04-26 01:00:00	4
0318-0053	2018-04-26 01:15:00	34
0318-0053	2018-04-26 01:30:00	0
0318-0053	2018-04-26 01:45:00	0
0318-0053	2018-04-26 02:00:00	0
0318-0053	2018-04-26 02:15:00	0
0318-0053	2018-04-26 02:30:00	0
0318-0053	2018-04-26 02:45:00	0
0318-0053	2018-04-26 03:00:00	0
0318-0053	2018-04-26 03:15:00	18
0318-0053	2018-04-26 03:30:00	0
0318-0053	2018-04-26 03:45:00	0
0318-0053	2018-04-26 04:00:00	6
0318-0053	2018-04-26 04:15:00	0
0318-0053	2018-04-26 04:30:00	0
0318-0053	2018-04-26 04:45:00	0
0318-0053	2018-04-26 05:00:00	0
0318-0053	2018-04-26 05:15:00	0
0318-0053	2018-04-26 05:30:00	0
0318-0053	2018-04-26 05:45:00	0
0318-0053	2018-04-26 06:00:00	0
0318-0053	2018-04-26 06:15:00	0
0318-0053	2018-04-26 06:30:00	0
0318-0053	2018-04-26 06:45:00	0
0318-0053	2018-04-26 07:00:00	0
0318-0053	2018-04-26 07:15:00	0
0318-0053	2018-04-26 07:30:00	0
0318-0053	2018-04-26 07:45:00	0
0318-0053	2018-04-26 08:00:00	0
0318-0053	2018-04-26 08:15:00	22
0318-0053	2018-04-26 08:30:00	16
0318-0053	2018-04-26 08:45:00	0
0318-0053	2018-04-26 09:00:00	0
0318-0053	2018-04-26 09:15:00	0
0318-0053	2018-04-26 09:30:00	0
0318-0053	2018-04-26 09:45:00	0
0318-0053	2018-04-26 10:00:00	14
0318-0053	2018-04-26 10:15:00	0
0318-0053	2018-04-26 10:30:00	0
0318-0053	2018-04-26 10:45:00	0
0318-0053	2018-04-26 11:00:00	122
0318-0053	2018-04-26 11:15:00	26
0318-0053	2018-04-26 11:30:00	0
0318-0053	2018-04-26 11:45:00	116
0318-0053	2018-04-26 12:00:00	44
0318-0053	2018-04-26 12:15:00	231
0318-0053	2018-04-26 12:30:00	171
0318-0053	2018-04-26 12:45:00	328
0318-0053	2018-04-26 13:00:00	114
0318-0053	2018-04-26 13:15:00	196
0318-0053	2018-04-26 13:30:00	237
0318-0053	2018-04-26 13:45:00	213
0318-0053	2018-04-26 14:00:00	209
0318-0053	2018-04-26 14:15:00	231
0318-0053	2018-04-26 14:30:00	71
0318-0053	2018-04-26 14:45:00	150
0318-0053	2018-04-26 15:00:00	0
0318-0053	2018-04-26 15:15:00	65
0318-0053	2018-04-26 15:30:00	386
0318-0053	2018-04-26 15:45:00	161
0318-0053	2018-04-26 16:00:00	122
0318-0053	2018-04-26 16:15:00	157
0318-0053	2018-04-26 16:30:00	145
0318-0053	2018-04-26 16:45:00	24
0318-0053	2018-04-26 17:00:00	40
0318-0053	2018-04-26 17:15:00	0
0318-0053	2018-04-26 17:30:00	154
0318-0053	2018-04-26 17:45:00	14
0318-0053	2018-04-26 18:00:00	136
0318-0053	2018-04-26 18:15:00	153
0318-0053	2018-04-26 18:30:00	128
0318-0053	2018-04-26 18:45:00	40
0318-0053	2018-04-26 19:00:00	132
0318-0053	2018-04-26 19:15:00	865
0318-0053	2018-04-26 19:30:00	114
0318-0053	2018-04-26 19:45:00	243
0318-0053	2018-04-26 20:00:00	1040
0318-0053	2018-04-26 20:15:00	250
0318-0053	2018-04-26 20:30:00	101
0318-0053	2018-04-26 20:45:00	238
0318-0053	2018-04-26 21:00:00	225
0318-0053	2018-04-26 21:15:00	101
0318-0053	2018-04-26 21:30:00	404
0318-0053	2018-04-26 21:45:00	490
0318-0053	2018-04-26 22:00:00	1064
0318-0053	2018-04-26 22:15:00	392
0318-0053	2018-04-26 22:30:00	16
0318-0053	2018-04-26 22:45:00	402
0318-0053	2018-04-26 23:00:00	141
0318-0053	2018-04-26 23:15:00	15
0318-0053	2018-04-26 23:30:00	19
0318-0053	2018-04-26 23:45:00	4
0318-0053	2018-04-27 00:00:00	0
0318-0053	2018-04-27 00:15:00	21
0318-0053	2018-04-27 00:30:00	23
0318-0053	2018-04-27 00:45:00	0
0318-0053	2018-04-27 01:00:00	26
0318-0053	2018-04-27 01:15:00	0
0318-0053	2018-04-27 01:30:00	127
0318-0053	2018-04-27 01:45:00	36
0318-0053	2018-04-27 02:00:00	75
0318-0053	2018-04-27 02:15:00	0
0318-0053	2018-04-27 02:30:00	0
0318-0053	2018-04-27 02:45:00	0
0318-0053	2018-04-27 03:00:00	0
0318-0053	2018-04-27 03:15:00	0
0318-0053	2018-04-27 03:30:00	0
0318-0053	2018-04-27 03:45:00	0
0318-0053	2018-04-27 04:00:00	0
0318-0053	2018-04-27 04:15:00	14
0318-0053	2018-04-27 04:30:00	0
0318-0053	2018-04-27 04:45:00	0
0318-0053	2018-04-27 05:00:00	0
0318-0053	2018-04-27 05:15:00	0
0318-0053	2018-04-27 05:30:00	0
0318-0053	2018-04-27 05:45:00	18
0318-0053	2018-04-27 06:00:00	19
0318-0053	2018-04-27 06:15:00	8
0318-0053	2018-04-27 06:30:00	0
0318-0053	2018-04-27 06:45:00	16
0318-0053	2018-04-27 07:00:00	0
0318-0053	2018-04-27 07:15:00	5
0318-0053	2018-04-27 07:30:00	0
0318-0053	2018-04-27 07:45:00	0
0318-0053	2018-04-27 08:00:00	47
0318-0053	2018-04-27 08:15:00	108
0318-0053	2018-04-27 08:30:00	300
0318-0053	2018-04-27 08:45:00	264
0318-0053	2018-04-27 09:00:00	236
0318-0053	2018-04-27 09:15:00	808
0318-0053	2018-04-27 09:30:00	348
0318-0053	2018-04-27 09:45:00	120
0318-0053	2018-04-27 10:00:00	140
0318-0053	2018-04-27 10:15:00	37
0318-0053	2018-04-27 10:30:00	84
0318-0053	2018-04-27 10:45:00	71
0318-0053	2018-04-27 11:00:00	117
0318-0053	2018-04-27 11:15:00	37
0318-0053	2018-04-27 11:30:00	279
0318-0053	2018-04-27 11:45:00	64
0318-0053	2018-04-27 12:00:00	53
0318-0053	2018-04-27 12:15:00	37
0318-0053	2018-04-27 12:30:00	47
0318-0053	2018-04-27 12:45:00	162
0318-0053	2018-04-27 13:00:00	145
0318-0053	2018-04-27 13:15:00	178
0318-0053	2018-04-27 13:30:00	635
0318-0053	2018-04-27 13:45:00	0
0318-0053	2018-04-27 14:00:00	295
0318-0053	2018-04-27 14:15:00	747
0318-0053	2018-04-27 14:30:00	38
0318-0053	2018-04-27 14:45:00	155
0318-0053	2018-04-27 15:00:00	97
0318-0053	2018-04-27 15:15:00	68
0318-0053	2018-04-27 15:30:00	161
0318-0053	2018-04-27 15:45:00	366
0318-0053	2018-04-27 16:00:00	148
0318-0053	2018-04-27 16:15:00	230
0318-0053	2018-04-27 16:30:00	124
0318-0053	2018-04-27 16:45:00	78
0318-0053	2018-04-27 17:00:00	11
0318-0053	2018-04-27 17:15:00	34
0318-0053	2018-04-27 17:30:00	36
0318-0053	2018-04-27 17:45:00	287
0318-0053	2018-04-27 18:00:00	348
0318-0053	2018-04-27 18:15:00	133
0318-0053	2018-04-27 18:30:00	109
0318-0053	2018-04-27 18:45:00	149
0318-0053	2018-04-27 19:00:00	630
0318-0053	2018-04-27 19:15:00	218
0318-0053	2018-04-27 19:30:00	562
0318-0053	2018-04-27 19:45:00	1053
0318-0053	2018-04-27 20:00:00	341
0318-0053	2018-04-27 20:15:00	246
0318-0053	2018-04-27 20:30:00	145
0318-0053	2018-04-27 20:45:00	101
0318-0053	2018-04-27 21:00:00	0
0318-0053	2018-04-27 21:15:00	16
0318-0053	2018-04-27 21:30:00	50
0318-0053	2018-04-27 21:45:00	187
0318-0053	2018-04-27 22:00:00	174
0318-0053	2018-04-27 22:15:00	374
0318-0053	2018-04-27 22:30:00	0
0318-0053	2018-04-27 22:45:00	0
0318-0053	2018-04-27 23:00:00	8
0318-0053	2018-04-27 23:15:00	9
0318-0053	2018-04-27 23:30:00	0
0318-0053	2018-04-27 23:45:00	0
0318-0053	2018-04-28 00:00:00	4
0318-0053	2018-04-28 00:15:00	0
0318-0053	2018-04-28 00:30:00	7
0318-0053	2018-04-28 00:45:00	185
0318-0053	2018-04-28 01:00:00	642
0318-0053	2018-04-28 01:15:00	19
0318-0053	2018-04-28 01:30:00	16
0318-0053	2018-04-28 01:45:00	314
0318-0053	2018-04-28 02:00:00	430
0318-0053	2018-04-28 02:15:00	33
0318-0053	2018-04-28 02:30:00	4
0318-0053	2018-04-28 02:45:00	0
0318-0053	2018-04-28 03:00:00	25
0318-0053	2018-04-28 03:15:00	0
0318-0053	2018-04-28 03:30:00	0
0318-0053	2018-04-28 03:45:00	0
0318-0053	2018-04-28 04:00:00	0
0318-0053	2018-04-28 04:15:00	8
0318-0053	2018-04-28 04:30:00	0
0318-0053	2018-04-28 04:45:00	0
0318-0053	2018-04-28 05:00:00	0
0318-0053	2018-04-28 05:15:00	0
0318-0053	2018-04-28 05:30:00	0
0318-0053	2018-04-28 05:45:00	9
0318-0053	2018-04-28 06:00:00	4
0318-0053	2018-04-28 06:15:00	0
0318-0053	2018-04-28 06:30:00	0
0318-0053	2018-04-28 06:45:00	0
0318-0053	2018-04-28 07:00:00	0
0318-0053	2018-04-28 07:15:00	8
0318-0053	2018-04-28 07:30:00	0
0318-0053	2018-04-28 07:45:00	0
0318-0053	2018-04-28 08:00:00	8
0318-0053	2018-04-28 08:15:00	0
0318-0053	2018-04-28 08:30:00	9
0318-0053	2018-04-28 08:45:00	0
0318-0053	2018-04-28 09:00:00	161
0318-0053	2018-04-28 09:15:00	54
0318-0053	2018-04-28 09:30:00	156
0318-0053	2018-04-28 09:45:00	850
0318-0053	2018-04-28 10:00:00	188
0318-0053	2018-04-28 10:15:00	4
0318-0053	2018-04-28 10:30:00	4
0318-0053	2018-04-28 10:45:00	14
0318-0053	2018-04-28 11:00:00	0
0318-0053	2018-04-28 11:15:00	10
0318-0053	2018-04-28 11:30:00	17
0318-0053	2018-04-28 11:45:00	0
0318-0053	2018-04-28 12:00:00	0
0318-0053	2018-04-28 12:15:00	7
0318-0053	2018-04-28 12:30:00	0
0318-0053	2018-04-28 12:45:00	0
0318-0053	2018-04-28 13:00:00	0
0318-0053	2018-04-28 13:15:00	0
0318-0053	2018-04-28 13:30:00	0
0318-0053	2018-04-28 13:45:00	0
0318-0053	2018-04-28 14:00:00	0
0318-0053	2018-04-28 14:15:00	7
0318-0053	2018-04-28 14:30:00	74
0318-0053	2018-04-28 14:45:00	0
0318-0053	2018-04-28 15:00:00	344
0318-0053	2018-04-28 15:15:00	776
0318-0053	2018-04-28 15:30:00	111
0318-0053	2018-04-28 15:45:00	46
0318-0053	2018-04-28 16:00:00	20
0318-0053	2018-04-28 16:15:00	85
0318-0053	2018-04-28 16:30:00	18
0318-0053	2018-04-28 16:45:00	26
0318-0053	2018-04-28 17:00:00	0
0318-0053	2018-04-28 17:15:00	7
0318-0053	2018-04-28 17:30:00	0
0318-0053	2018-04-28 17:45:00	0
0318-0053	2018-04-28 18:00:00	0
0318-0053	2018-04-28 18:15:00	11
0318-0053	2018-04-28 18:30:00	0
0318-0053	2018-04-28 18:45:00	0
0318-0053	2018-04-28 19:00:00	0
0318-0053	2018-04-28 19:15:00	0
0318-0053	2018-04-28 19:30:00	85
0318-0053	2018-04-28 19:45:00	0
0318-0053	2018-04-28 20:00:00	0
0318-0053	2018-04-28 20:15:00	59
0318-0053	2018-04-28 20:30:00	0
0318-0053	2018-04-28 20:45:00	12
0318-0053	2018-04-28 21:00:00	8
0318-0053	2018-04-28 21:15:00	18
0318-0053	2018-04-28 21:30:00	36
0318-0053	2018-04-28 21:45:00	11
0318-0053	2018-04-28 22:00:00	7
0318-0053	2018-04-28 22:15:00	0
0318-0053	2018-04-28 22:30:00	7
0318-0053	2018-04-28 22:45:00	0
0318-0053	2018-04-28 23:00:00	45
0318-0053	2018-04-28 23:15:00	143
0318-0053	2018-04-28 23:30:00	178
0318-0053	2018-04-28 23:45:00	111
0318-0053	2018-04-29 00:00:00	131
0318-0053	2018-04-29 00:15:00	95
0318-0053	2018-04-29 00:30:00	114
0318-0053	2018-04-29 00:45:00	146
0318-0053	2018-04-29 01:00:00	121
0318-0053	2018-04-29 01:15:00	94
0318-0053	2018-04-29 01:30:00	60
0318-0053	2018-04-29 01:45:00	103
0318-0053	2018-04-29 02:00:00	49
0318-0053	2018-04-29 02:15:00	184
0318-0053	2018-04-29 02:30:00	228
0318-0053	2018-04-29 02:45:00	137
0318-0053	2018-04-29 03:00:00	79
0318-0053	2018-04-29 03:15:00	0
0318-0053	2018-04-29 03:30:00	0
0318-0053	2018-04-29 03:45:00	0
0318-0053	2018-04-29 04:00:00	0
0318-0053	2018-04-29 04:15:00	11
0318-0053	2018-04-29 04:30:00	0
0318-0053	2018-04-29 04:45:00	0
0318-0053	2018-04-29 05:00:00	0
0318-0053	2018-04-29 05:15:00	0
0318-0053	2018-04-29 05:30:00	0
0318-0053	2018-04-29 05:45:00	0
0318-0053	2018-04-29 06:00:00	0
0318-0053	2018-04-29 06:15:00	12
0318-0053	2018-04-29 06:30:00	0
0318-0053	2018-04-29 06:45:00	0
0318-0053	2018-04-29 07:00:00	0
0318-0053	2018-04-29 07:15:00	8
0318-0053	2018-04-29 07:30:00	0
0318-0053	2018-04-29 07:45:00	0
0318-0053	2018-04-29 08:00:00	0
0318-0053	2018-04-29 08:15:00	0
0318-0053	2018-04-29 08:30:00	0
0318-0053	2018-04-29 08:45:00	0
0318-0053	2018-04-29 09:00:00	7
0318-0053	2018-04-29 09:15:00	19
0318-0053	2018-04-29 09:30:00	8
0318-0053	2018-04-29 09:45:00	7
0318-0053	2018-04-29 10:00:00	0
0318-0053	2018-04-29 10:15:00	11
0318-0053	2018-04-29 10:30:00	0
0318-0053	2018-04-29 10:45:00	0
0318-0053	2018-04-29 11:00:00	159
0318-0053	2018-04-29 11:15:00	14
0318-0053	2018-04-29 11:30:00	0
0318-0053	2018-04-29 11:45:00	151
0318-0053	2018-04-29 12:00:00	46
0318-0053	2018-04-29 12:15:00	344
0318-0053	2018-04-29 12:30:00	80
0318-0053	2018-04-29 12:45:00	155
0318-0053	2018-04-29 13:00:00	119
0318-0053	2018-04-29 13:15:00	137
0318-0053	2018-04-29 13:30:00	52
0318-0053	2018-04-29 13:45:00	80
0318-0053	2018-04-29 14:00:00	211
0318-0053	2018-04-29 14:15:00	99
0318-0053	2018-04-29 14:30:00	177
0318-0053	2018-04-29 14:45:00	170
0318-0053	2018-04-29 15:00:00	160
0318-0053	2018-04-29 15:15:00	274
0318-0053	2018-04-29 15:30:00	112
0318-0053	2018-04-29 15:45:00	174
0318-0053	2018-04-29 16:00:00	254
0318-0053	2018-04-29 16:15:00	253
0318-0053	2018-04-29 16:30:00	160
0318-0053	2018-04-29 16:45:00	99
0318-0053	2018-04-29 17:00:00	214
0318-0053	2018-04-29 17:15:00	134
0318-0053	2018-04-29 17:30:00	317
0318-0053	2018-04-29 17:45:00	495
0318-0053	2018-04-29 18:00:00	187
0318-0053	2018-04-29 18:15:00	446
0318-0053	2018-04-29 18:30:00	243
0318-0053	2018-04-29 18:45:00	178
0318-0053	2018-04-29 19:00:00	259
0318-0053	2018-04-29 19:15:00	283
0318-0053	2018-04-29 19:30:00	72
0318-0053	2018-04-29 19:45:00	149
0318-0053	2018-04-29 20:00:00	12
0318-0053	2018-04-29 20:15:00	77
0318-0053	2018-04-29 20:30:00	350
0318-0053	2018-04-29 20:45:00	297
0318-0053	2018-04-29 21:00:00	216
0318-0053	2018-04-29 21:15:00	226
0318-0053	2018-04-29 21:30:00	258
0318-0053	2018-04-29 21:45:00	177
0318-0053	2018-04-29 22:00:00	307
0318-0053	2018-04-29 22:15:00	443
0318-0053	2018-04-29 22:30:00	264
0318-0053	2018-04-29 22:45:00	147
0318-0053	2018-04-29 23:00:00	50
0318-0053	2018-04-29 23:15:00	66
0318-0053	2018-04-29 23:30:00	110
0318-0053	2018-04-29 23:45:00	0
0318-0053	2018-04-30 00:00:00	0
0318-0053	2018-04-30 00:15:00	0
0318-0053	2018-04-30 00:30:00	0
0318-0053	2018-04-30 00:45:00	0
0318-0053	2018-04-30 01:00:00	7
0318-0053	2018-04-30 01:15:00	0
0318-0053	2018-04-30 01:30:00	0
0318-0053	2018-04-30 01:45:00	0
0318-0053	2018-04-30 02:00:00	42
0318-0053	2018-04-30 02:15:00	76
0318-0053	2018-04-30 02:30:00	44
0318-0053	2018-04-30 02:45:00	8
0318-0053	2018-04-30 03:00:00	0
0318-0053	2018-04-30 03:15:00	0
0318-0053	2018-04-30 03:30:00	0
0318-0053	2018-04-30 03:45:00	11
0318-0053	2018-04-30 04:00:00	0
0318-0053	2018-04-30 04:15:00	0
0318-0053	2018-04-30 04:30:00	0
0318-0053	2018-04-30 04:45:00	5
0318-0053	2018-04-30 05:00:00	0
0318-0053	2018-04-30 05:15:00	6
0318-0053	2018-04-30 05:30:00	5
0318-0053	2018-04-30 05:45:00	12
0318-0053	2018-04-30 06:00:00	0
0318-0053	2018-04-30 06:15:00	0
0318-0053	2018-04-30 06:30:00	10
0318-0053	2018-04-30 06:45:00	0
0318-0053	2018-04-30 07:00:00	8
0318-0053	2018-04-30 07:15:00	11
0318-0053	2018-04-30 07:30:00	28
0318-0053	2018-04-30 07:45:00	0
0318-0053	2018-04-30 08:00:00	149
0318-0053	2018-04-30 08:15:00	99
0318-0053	2018-04-30 08:30:00	420
0318-0053	2018-04-30 08:45:00	10
0318-0053	2018-04-30 09:00:00	573
0318-0053	2018-04-30 09:15:00	720
0318-0053	2018-04-30 09:30:00	200
0318-0053	2018-04-30 09:45:00	124
0318-0053	2018-04-30 10:00:00	63
0318-0053	2018-04-30 10:15:00	31
0318-0053	2018-04-30 10:30:00	6
0318-0053	2018-04-30 10:45:00	0
0318-0053	2018-04-30 11:00:00	0
0318-0053	2018-04-30 11:15:00	0
0318-0053	2018-04-30 11:30:00	0
0318-0053	2018-04-30 11:45:00	0
0318-0053	2018-04-30 12:00:00	0
0318-0053	2018-04-30 12:15:00	0
0318-0053	2018-04-30 12:30:00	0
0318-0053	2018-04-30 12:45:00	0
0318-0053	2018-04-30 13:00:00	0
0318-0053	2018-04-30 13:15:00	0
0318-0053	2018-04-30 13:30:00	0
0318-0053	2018-04-30 13:45:00	0
0318-0053	2018-04-30 14:00:00	0
0318-0053	2018-04-30 14:15:00	0
0318-0053	2018-04-30 14:30:00	0
0318-0053	2018-04-30 14:45:00	0
0318-0053	2018-04-30 15:00:00	0
0318-0053	2018-04-30 15:15:00	0
0318-0053	2018-04-30 15:30:00	0
0318-0053	2018-04-30 15:45:00	0
0318-0053	2018-04-30 16:00:00	0
0318-0053	2018-04-30 16:15:00	0
0318-0053	2018-04-30 16:30:00	0
0318-0053	2018-04-30 16:45:00	0
0318-0053	2018-04-30 17:00:00	0
0318-0053	2018-04-30 17:15:00	0
0318-0053	2018-04-30 17:30:00	0
0318-0053	2018-04-30 17:45:00	0
0318-0053	2018-04-30 18:00:00	0
0318-0053	2018-04-30 18:15:00	0
0318-0053	2018-04-30 18:30:00	0
0318-0053	2018-04-30 18:45:00	0
0318-0053	2018-04-30 19:00:00	0
0318-0053	2018-04-30 19:15:00	0
0318-0053	2018-04-30 19:30:00	0
0318-0053	2018-04-30 19:45:00	0
0318-0053	2018-04-30 20:00:00	0
0318-0053	2018-04-30 20:15:00	0
0318-0053	2018-04-30 20:30:00	0
0318-0053	2018-04-30 20:45:00	0
0318-0053	2018-04-30 21:00:00	0
0318-0053	2018-04-30 21:15:00	0
0318-0053	2018-04-30 21:30:00	0
0318-0053	2018-04-30 21:45:00	0
0318-0053	2018-04-30 22:00:00	0
0318-0053	2018-04-30 22:15:00	0
0318-0053	2018-04-30 22:30:00	0
0318-0053	2018-04-30 22:45:00	0
0318-0053	2018-04-30 23:00:00	0
0318-0053	2018-04-30 23:15:00	0
0318-0053	2018-04-30 23:30:00	0
0318-0053	2018-04-30 23:45:00	0
