## Supplementary Data 2 for "Digital phenotyping by consumer wearables identifies sleep-associated markers of cardiovascular disease risk and biological aging": ActivityTable_0415-0004-NHC.tsv

0415-0004	2015-12-04 00:00:00	0
0415-0004	2015-12-04 00:15:00	0
0415-0004	2015-12-04 00:30:00	0
0415-0004	2015-12-04 00:45:00	0
0415-0004	2015-12-04 01:00:00	0
0415-0004	2015-12-04 01:15:00	0
0415-0004	2015-12-04 01:30:00	0
0415-0004	2015-12-04 01:45:00	0
0415-0004	2015-12-04 02:00:00	0
0415-0004	2015-12-04 02:15:00	0
0415-0004	2015-12-04 02:30:00	0
0415-0004	2015-12-04 02:45:00	0
0415-0004	2015-12-04 03:00:00	0
0415-0004	2015-12-04 03:15:00	0
0415-0004	2015-12-04 03:30:00	0
0415-0004	2015-12-04 03:45:00	0
0415-0004	2015-12-04 04:00:00	0
0415-0004	2015-12-04 04:15:00	0
0415-0004	2015-12-04 04:30:00	0
0415-0004	2015-12-04 04:45:00	0
0415-0004	2015-12-04 05:00:00	0
0415-0004	2015-12-04 05:15:00	0
0415-0004	2015-12-04 05:30:00	0
0415-0004	2015-12-04 05:45:00	0
0415-0004	2015-12-04 06:00:00	0
0415-0004	2015-12-04 06:15:00	0
0415-0004	2015-12-04 06:30:00	0
0415-0004	2015-12-04 06:45:00	0
0415-0004	2015-12-04 07:00:00	0
0415-0004	2015-12-04 07:15:00	0
0415-0004	2015-12-04 07:30:00	0
0415-0004	2015-12-04 07:45:00	0
0415-0004	2015-12-04 08:00:00	0
0415-0004	2015-12-04 08:15:00	0
0415-0004	2015-12-04 08:30:00	0
0415-0004	2015-12-04 08:45:00	0
0415-0004	2015-12-04 09:00:00	0
0415-0004	2015-12-04 09:15:00	0
0415-0004	2015-12-04 09:30:00	0
0415-0004	2015-12-04 09:45:00	0
0415-0004	2015-12-04 10:00:00	0
0415-0004	2015-12-04 10:15:00	0
0415-0004	2015-12-04 10:30:00	0
0415-0004	2015-12-04 10:45:00	0
0415-0004	2015-12-04 11:00:00	0
0415-0004	2015-12-04 11:15:00	0
0415-0004	2015-12-04 11:30:00	0
0415-0004	2015-12-04 11:45:00	0
0415-0004	2015-12-04 12:00:00	0
0415-0004	2015-12-04 12:15:00	0
0415-0004	2015-12-04 12:30:00	0
0415-0004	2015-12-04 12:45:00	0
0415-0004	2015-12-04 13:00:00	0
0415-0004	2015-12-04 13:15:00	0
0415-0004	2015-12-04 13:30:00	0
0415-0004	2015-12-04 13:45:00	0
0415-0004	2015-12-04 14:00:00	0
0415-0004	2015-12-04 14:15:00	0
0415-0004	2015-12-04 14:30:00	0
0415-0004	2015-12-04 14:45:00	0
0415-0004	2015-12-04 15:00:00	0
0415-0004	2015-12-04 15:15:00	0
0415-0004	2015-12-04 15:30:00	0
0415-0004	2015-12-04 15:45:00	0
0415-0004	2015-12-04 16:00:00	0
0415-0004	2015-12-04 16:15:00	0
0415-0004	2015-12-04 16:30:00	0
0415-0004	2015-12-04 16:45:00	0
0415-0004	2015-12-04 17:00:00	0
0415-0004	2015-12-04 17:15:00	0
0415-0004	2015-12-04 17:30:00	0
0415-0004	2015-12-04 17:45:00	0
0415-0004	2015-12-04 18:00:00	0
0415-0004	2015-12-04 18:15:00	0
0415-0004	2015-12-04 18:30:00	0
0415-0004	2015-12-04 18:45:00	0
0415-0004	2015-12-04 19:00:00	0
0415-0004	2015-12-04 19:15:00	0
0415-0004	2015-12-04 19:30:00	0
0415-0004	2015-12-04 19:45:00	0
0415-0004	2015-12-04 20:00:00	0
0415-0004	2015-12-04 20:15:00	0
0415-0004	2015-12-04 20:30:00	0
0415-0004	2015-12-04 20:45:00	0
0415-0004	2015-12-04 21:00:00	0
0415-0004	2015-12-04 21:15:00	0
0415-0004	2015-12-04 21:30:00	0
0415-0004	2015-12-04 21:45:00	0
0415-0004	2015-12-04 22:00:00	0
0415-0004	2015-12-04 22:15:00	0
0415-0004	2015-12-04 22:30:00	0
0415-0004	2015-12-04 22:45:00	0
0415-0004	2015-12-04 23:00:00	0
0415-0004	2015-12-04 23:15:00	0
0415-0004	2015-12-04 23:30:00	0
0415-0004	2015-12-04 23:45:00	0
0415-0004	2015-12-05 00:00:00	0
0415-0004	2015-12-05 00:15:00	0
0415-0004	2015-12-05 00:30:00	0
0415-0004	2015-12-05 00:45:00	0
0415-0004	2015-12-05 01:00:00	0
0415-0004	2015-12-05 01:15:00	0
0415-0004	2015-12-05 01:30:00	0
0415-0004	2015-12-05 01:45:00	0
0415-0004	2015-12-05 02:00:00	0
0415-0004	2015-12-05 02:15:00	0
0415-0004	2015-12-05 02:30:00	0
0415-0004	2015-12-05 02:45:00	0
0415-0004	2015-12-05 03:00:00	0
0415-0004	2015-12-05 03:15:00	0
0415-0004	2015-12-05 03:30:00	0
0415-0004	2015-12-05 03:45:00	0
0415-0004	2015-12-05 04:00:00	0
0415-0004	2015-12-05 04:15:00	0
0415-0004	2015-12-05 04:30:00	0
0415-0004	2015-12-05 04:45:00	0
0415-0004	2015-12-05 05:00:00	0
0415-0004	2015-12-05 05:15:00	0
0415-0004	2015-12-05 05:30:00	0
0415-0004	2015-12-05 05:45:00	0
0415-0004	2015-12-05 06:00:00	0
0415-0004	2015-12-05 06:15:00	0
0415-0004	2015-12-05 06:30:00	0
0415-0004	2015-12-05 06:45:00	0
0415-0004	2015-12-05 07:00:00	0
0415-0004	2015-12-05 07:15:00	0
0415-0004	2015-12-05 07:30:00	0
0415-0004	2015-12-05 07:45:00	0
0415-0004	2015-12-05 08:00:00	0
0415-0004	2015-12-05 08:15:00	0
0415-0004	2015-12-05 08:30:00	0
0415-0004	2015-12-05 08:45:00	0
0415-0004	2015-12-05 09:00:00	0
0415-0004	2015-12-05 09:15:00	0
0415-0004	2015-12-05 09:30:00	0
0415-0004	2015-12-05 09:45:00	0
0415-0004	2015-12-05 10:00:00	0
0415-0004	2015-12-05 10:15:00	0
0415-0004	2015-12-05 10:30:00	0
0415-0004	2015-12-05 10:45:00	0
0415-0004	2015-12-05 11:00:00	0
0415-0004	2015-12-05 11:15:00	0
0415-0004	2015-12-05 11:30:00	0
0415-0004	2015-12-05 11:45:00	0
0415-0004	2015-12-05 12:00:00	0
0415-0004	2015-12-05 12:15:00	68
0415-0004	2015-12-05 12:30:00	87
0415-0004	2015-12-05 12:45:00	51
0415-0004	2015-12-05 13:00:00	60
0415-0004	2015-12-05 13:15:00	78
0415-0004	2015-12-05 13:30:00	72
0415-0004	2015-12-05 13:45:00	91
0415-0004	2015-12-05 14:00:00	240
0415-0004	2015-12-05 14:15:00	652
0415-0004	2015-12-05 14:30:00	379
0415-0004	2015-12-05 14:45:00	749
0415-0004	2015-12-05 15:00:00	818
0415-0004	2015-12-05 15:15:00	581
0415-0004	2015-12-05 15:30:00	142
0415-0004	2015-12-05 15:45:00	473
0415-0004	2015-12-05 16:00:00	6
0415-0004	2015-12-05 16:15:00	94
0415-0004	2015-12-05 16:30:00	0
0415-0004	2015-12-05 16:45:00	0
0415-0004	2015-12-05 17:00:00	9
0415-0004	2015-12-05 17:15:00	0
0415-0004	2015-12-05 17:30:00	6
0415-0004	2015-12-05 17:45:00	5
0415-0004	2015-12-05 18:00:00	0
0415-0004	2015-12-05 18:15:00	0
0415-0004	2015-12-05 18:30:00	601
0415-0004	2015-12-05 18:45:00	249
0415-0004	2015-12-05 19:00:00	114
0415-0004	2015-12-05 19:15:00	142
0415-0004	2015-12-05 19:30:00	87
0415-0004	2015-12-05 19:45:00	36
0415-0004	2015-12-05 20:00:00	8
0415-0004	2015-12-05 20:15:00	26
0415-0004	2015-12-05 20:30:00	15
0415-0004	2015-12-05 20:45:00	84
0415-0004	2015-12-05 21:00:00	247
0415-0004	2015-12-05 21:15:00	4
0415-0004	2015-12-05 21:30:00	38
0415-0004	2015-12-05 21:45:00	31
0415-0004	2015-12-05 22:00:00	7
0415-0004	2015-12-05 22:15:00	189
0415-0004	2015-12-05 22:30:00	0
0415-0004	2015-12-05 22:45:00	0
0415-0004	2015-12-05 23:00:00	181
0415-0004	2015-12-05 23:15:00	86
0415-0004	2015-12-05 23:30:00	9
0415-0004	2015-12-05 23:45:00	11
0415-0004	2015-12-06 00:00:00	93
0415-0004	2015-12-06 00:15:00	144
0415-0004	2015-12-06 00:30:00	184
0415-0004	2015-12-06 00:45:00	0
0415-0004	2015-12-06 01:00:00	0
0415-0004	2015-12-06 01:15:00	0
0415-0004	2015-12-06 01:30:00	28
0415-0004	2015-12-06 01:45:00	0
0415-0004	2015-12-06 02:00:00	0
0415-0004	2015-12-06 02:15:00	0
0415-0004	2015-12-06 02:30:00	0
0415-0004	2015-12-06 02:45:00	0
0415-0004	2015-12-06 03:00:00	0
0415-0004	2015-12-06 03:15:00	0
0415-0004	2015-12-06 03:30:00	0
0415-0004	2015-12-06 03:45:00	0
0415-0004	2015-12-06 04:00:00	7
0415-0004	2015-12-06 04:15:00	0
0415-0004	2015-12-06 04:30:00	0
0415-0004	2015-12-06 04:45:00	0
0415-0004	2015-12-06 05:00:00	0
0415-0004	2015-12-06 05:15:00	0
0415-0004	2015-12-06 05:30:00	0
0415-0004	2015-12-06 05:45:00	0
0415-0004	2015-12-06 06:00:00	0
0415-0004	2015-12-06 06:15:00	8
0415-0004	2015-12-06 06:30:00	0
0415-0004	2015-12-06 06:45:00	0
0415-0004	2015-12-06 07:00:00	0
0415-0004	2015-12-06 07:15:00	0
0415-0004	2015-12-06 07:30:00	0
0415-0004	2015-12-06 07:45:00	0
0415-0004	2015-12-06 08:00:00	0
0415-0004	2015-12-06 08:15:00	11
0415-0004	2015-12-06 08:30:00	13
0415-0004	2015-12-06 08:45:00	59
0415-0004	2015-12-06 09:00:00	200
0415-0004	2015-12-06 09:15:00	219
0415-0004	2015-12-06 09:30:00	68
0415-0004	2015-12-06 09:45:00	49
0415-0004	2015-12-06 10:00:00	49
0415-0004	2015-12-06 10:15:00	8
0415-0004	2015-12-06 10:30:00	8
0415-0004	2015-12-06 10:45:00	13
0415-0004	2015-12-06 11:00:00	8
0415-0004	2015-12-06 11:15:00	47
0415-0004	2015-12-06 11:30:00	44
0415-0004	2015-12-06 11:45:00	28
0415-0004	2015-12-06 12:00:00	6
0415-0004	2015-12-06 12:15:00	50
0415-0004	2015-12-06 12:30:00	18
0415-0004	2015-12-06 12:45:00	38
0415-0004	2015-12-06 13:00:00	0
0415-0004	2015-12-06 13:15:00	88
0415-0004	2015-12-06 13:30:00	39
0415-0004	2015-12-06 13:45:00	43
0415-0004	2015-12-06 14:00:00	62
0415-0004	2015-12-06 14:15:00	0
0415-0004	2015-12-06 14:30:00	4
0415-0004	2015-12-06 14:45:00	82
0415-0004	2015-12-06 15:00:00	0
0415-0004	2015-12-06 15:15:00	0
0415-0004	2015-12-06 15:30:00	11
0415-0004	2015-12-06 15:45:00	47
0415-0004	2015-12-06 16:00:00	80
0415-0004	2015-12-06 16:15:00	87
0415-0004	2015-12-06 16:30:00	21
0415-0004	2015-12-06 16:45:00	0
0415-0004	2015-12-06 17:00:00	70
0415-0004	2015-12-06 17:15:00	94
0415-0004	2015-12-06 17:30:00	15
0415-0004	2015-12-06 17:45:00	59
0415-0004	2015-12-06 18:00:00	193
0415-0004	2015-12-06 18:15:00	260
0415-0004	2015-12-06 18:30:00	559
0415-0004	2015-12-06 18:45:00	1255
0415-0004	2015-12-06 19:00:00	245
0415-0004	2015-12-06 19:15:00	389
0415-0004	2015-12-06 19:30:00	342
0415-0004	2015-12-06 19:45:00	0
0415-0004	2015-12-06 20:00:00	86
0415-0004	2015-12-06 20:15:00	115
0415-0004	2015-12-06 20:30:00	0
0415-0004	2015-12-06 20:45:00	42
0415-0004	2015-12-06 21:00:00	89
0415-0004	2015-12-06 21:15:00	82
0415-0004	2015-12-06 21:30:00	100
0415-0004	2015-12-06 21:45:00	33
0415-0004	2015-12-06 22:00:00	16
0415-0004	2015-12-06 22:15:00	27
0415-0004	2015-12-06 22:30:00	0
0415-0004	2015-12-06 22:45:00	63
0415-0004	2015-12-06 23:00:00	0
0415-0004	2015-12-06 23:15:00	40
0415-0004	2015-12-06 23:30:00	0
0415-0004	2015-12-06 23:45:00	0
0415-0004	2015-12-07 00:00:00	44
0415-0004	2015-12-07 00:15:00	9
0415-0004	2015-12-07 00:30:00	0
0415-0004	2015-12-07 00:45:00	0
0415-0004	2015-12-07 01:00:00	0
0415-0004	2015-12-07 01:15:00	0
0415-0004	2015-12-07 01:30:00	0
0415-0004	2015-12-07 01:45:00	0
0415-0004	2015-12-07 02:00:00	0
0415-0004	2015-12-07 02:15:00	0
0415-0004	2015-12-07 02:30:00	0
0415-0004	2015-12-07 02:45:00	0
0415-0004	2015-12-07 03:00:00	0
0415-0004	2015-12-07 03:15:00	0
0415-0004	2015-12-07 03:30:00	0
0415-0004	2015-12-07 03:45:00	0
0415-0004	2015-12-07 04:00:00	0
0415-0004	2015-12-07 04:15:00	0
0415-0004	2015-12-07 04:30:00	0
0415-0004	2015-12-07 04:45:00	4
0415-0004	2015-12-07 05:00:00	11
0415-0004	2015-12-07 05:15:00	0
0415-0004	2015-12-07 05:30:00	0
0415-0004	2015-12-07 05:45:00	0
0415-0004	2015-12-07 06:00:00	13
0415-0004	2015-12-07 06:15:00	34
0415-0004	2015-12-07 06:30:00	472
0415-0004	2015-12-07 06:45:00	231
0415-0004	2015-12-07 07:00:00	246
0415-0004	2015-12-07 07:15:00	654
0415-0004	2015-12-07 07:30:00	198
0415-0004	2015-12-07 07:45:00	239
0415-0004	2015-12-07 08:00:00	16
0415-0004	2015-12-07 08:15:00	15
0415-0004	2015-12-07 08:30:00	25
0415-0004	2015-12-07 08:45:00	161
0415-0004	2015-12-07 09:00:00	391
0415-0004	2015-12-07 09:15:00	167
0415-0004	2015-12-07 09:30:00	17
0415-0004	2015-12-07 09:45:00	0
0415-0004	2015-12-07 10:00:00	182
0415-0004	2015-12-07 10:15:00	92
0415-0004	2015-12-07 10:30:00	128
0415-0004	2015-12-07 10:45:00	190
0415-0004	2015-12-07 11:00:00	74
0415-0004	2015-12-07 11:15:00	40
0415-0004	2015-12-07 11:30:00	25
0415-0004	2015-12-07 11:45:00	15
0415-0004	2015-12-07 12:00:00	14
0415-0004	2015-12-07 12:15:00	153
0415-0004	2015-12-07 12:30:00	16
0415-0004	2015-12-07 12:45:00	302
0415-0004	2015-12-07 13:00:00	269
0415-0004	2015-12-07 13:15:00	81
0415-0004	2015-12-07 13:30:00	172
0415-0004	2015-12-07 13:45:00	19
0415-0004	2015-12-07 14:00:00	45
0415-0004	2015-12-07 14:15:00	7
0415-0004	2015-12-07 14:30:00	148
0415-0004	2015-12-07 14:45:00	137
0415-0004	2015-12-07 15:00:00	48
0415-0004	2015-12-07 15:15:00	18
0415-0004	2015-12-07 15:30:00	105
0415-0004	2015-12-07 15:45:00	225
0415-0004	2015-12-07 16:00:00	315
0415-0004	2015-12-07 16:15:00	49
0415-0004	2015-12-07 16:30:00	0
0415-0004	2015-12-07 16:45:00	23
0415-0004	2015-12-07 17:00:00	81
0415-0004	2015-12-07 17:15:00	7
0415-0004	2015-12-07 17:30:00	331
0415-0004	2015-12-07 17:45:00	83
0415-0004	2015-12-07 18:00:00	123
0415-0004	2015-12-07 18:15:00	522
0415-0004	2015-12-07 18:30:00	0
0415-0004	2015-12-07 18:45:00	0
0415-0004	2015-12-07 19:00:00	0
0415-0004	2015-12-07 19:15:00	0
0415-0004	2015-12-07 19:30:00	0
0415-0004	2015-12-07 19:45:00	137
0415-0004	2015-12-07 20:00:00	66
0415-0004	2015-12-07 20:15:00	71
0415-0004	2015-12-07 20:30:00	0
0415-0004	2015-12-07 20:45:00	0
0415-0004	2015-12-07 21:00:00	0
0415-0004	2015-12-07 21:15:00	0
0415-0004	2015-12-07 21:30:00	22
0415-0004	2015-12-07 21:45:00	0
0415-0004	2015-12-07 22:00:00	0
0415-0004	2015-12-07 22:15:00	0
0415-0004	2015-12-07 22:30:00	4
0415-0004	2015-12-07 22:45:00	11
0415-0004	2015-12-07 23:00:00	0
0415-0004	2015-12-07 23:15:00	0
0415-0004	2015-12-07 23:30:00	0
0415-0004	2015-12-07 23:45:00	6
0415-0004	2015-12-08 00:00:00	0
0415-0004	2015-12-08 00:15:00	0
0415-0004	2015-12-08 00:30:00	0
0415-0004	2015-12-08 00:45:00	0
0415-0004	2015-12-08 01:00:00	12
0415-0004	2015-12-08 01:15:00	6
0415-0004	2015-12-08 01:30:00	0
0415-0004	2015-12-08 01:45:00	0
0415-0004	2015-12-08 02:00:00	0
0415-0004	2015-12-08 02:15:00	0
0415-0004	2015-12-08 02:30:00	0
0415-0004	2015-12-08 02:45:00	0
0415-0004	2015-12-08 03:00:00	0
0415-0004	2015-12-08 03:15:00	0
0415-0004	2015-12-08 03:30:00	0
0415-0004	2015-12-08 03:45:00	0
0415-0004	2015-12-08 04:00:00	0
0415-0004	2015-12-08 04:15:00	10
0415-0004	2015-12-08 04:30:00	0
0415-0004	2015-12-08 04:45:00	0
0415-0004	2015-12-08 05:00:00	0
0415-0004	2015-12-08 05:15:00	0
0415-0004	2015-12-08 05:30:00	0
0415-0004	2015-12-08 05:45:00	0
0415-0004	2015-12-08 06:00:00	0
0415-0004	2015-12-08 06:15:00	30
0415-0004	2015-12-08 06:30:00	433
0415-0004	2015-12-08 06:45:00	404
0415-0004	2015-12-08 07:00:00	128
0415-0004	2015-12-08 07:15:00	270
0415-0004	2015-12-08 07:30:00	237
0415-0004	2015-12-08 07:45:00	90
0415-0004	2015-12-08 08:00:00	652
0415-0004	2015-12-08 08:15:00	0
0415-0004	2015-12-08 08:30:00	74
0415-0004	2015-12-08 08:45:00	353
0415-0004	2015-12-08 09:00:00	733
0415-0004	2015-12-08 09:15:00	261
0415-0004	2015-12-08 09:30:00	28
0415-0004	2015-12-08 09:45:00	128
0415-0004	2015-12-08 10:00:00	265
0415-0004	2015-12-08 10:15:00	141
0415-0004	2015-12-08 10:30:00	49
0415-0004	2015-12-08 10:45:00	99
0415-0004	2015-12-08 11:00:00	154
0415-0004	2015-12-08 11:15:00	239
0415-0004	2015-12-08 11:30:00	345
0415-0004	2015-12-08 11:45:00	320
0415-0004	2015-12-08 12:00:00	4
0415-0004	2015-12-08 12:15:00	578
0415-0004	2015-12-08 12:30:00	196
0415-0004	2015-12-08 12:45:00	691
0415-0004	2015-12-08 13:00:00	135
0415-0004	2015-12-08 13:15:00	537
0415-0004	2015-12-08 13:30:00	58
0415-0004	2015-12-08 13:45:00	198
0415-0004	2015-12-08 14:00:00	129
0415-0004	2015-12-08 14:15:00	52
0415-0004	2015-12-08 14:30:00	57
0415-0004	2015-12-08 14:45:00	26
0415-0004	2015-12-08 15:00:00	132
0415-0004	2015-12-08 15:15:00	274
0415-0004	2015-12-08 15:30:00	9
0415-0004	2015-12-08 15:45:00	22
0415-0004	2015-12-08 16:00:00	58
0415-0004	2015-12-08 16:15:00	396
0415-0004	2015-12-08 16:30:00	67
0415-0004	2015-12-08 16:45:00	80
0415-0004	2015-12-08 17:00:00	357
0415-0004	2015-12-08 17:15:00	228
0415-0004	2015-12-08 17:30:00	39
0415-0004	2015-12-08 17:45:00	0
0415-0004	2015-12-08 18:00:00	214
0415-0004	2015-12-08 18:15:00	149
0415-0004	2015-12-08 18:30:00	150
0415-0004	2015-12-08 18:45:00	149
0415-0004	2015-12-08 19:00:00	51
0415-0004	2015-12-08 19:15:00	33
0415-0004	2015-12-08 19:30:00	40
0415-0004	2015-12-08 19:45:00	215
0415-0004	2015-12-08 20:00:00	80
0415-0004	2015-12-08 20:15:00	10
0415-0004	2015-12-08 20:30:00	76
0415-0004	2015-12-08 20:45:00	6
0415-0004	2015-12-08 21:00:00	40
0415-0004	2015-12-08 21:15:00	80
0415-0004	2015-12-08 21:30:00	22
0415-0004	2015-12-08 21:45:00	0
0415-0004	2015-12-08 22:00:00	7
0415-0004	2015-12-08 22:15:00	20
0415-0004	2015-12-08 22:30:00	28
0415-0004	2015-12-08 22:45:00	0
0415-0004	2015-12-08 23:00:00	0
0415-0004	2015-12-08 23:15:00	6
0415-0004	2015-12-08 23:30:00	0
0415-0004	2015-12-08 23:45:00	0
0415-0004	2015-12-09 00:00:00	0
0415-0004	2015-12-09 00:15:00	10
0415-0004	2015-12-09 00:30:00	0
0415-0004	2015-12-09 00:45:00	0
0415-0004	2015-12-09 01:00:00	6
0415-0004	2015-12-09 01:15:00	0
0415-0004	2015-12-09 01:30:00	0
0415-0004	2015-12-09 01:45:00	0
0415-0004	2015-12-09 02:00:00	0
0415-0004	2015-12-09 02:15:00	0
0415-0004	2015-12-09 02:30:00	0
0415-0004	2015-12-09 02:45:00	0
0415-0004	2015-12-09 03:00:00	0
0415-0004	2015-12-09 03:15:00	13
0415-0004	2015-12-09 03:30:00	0
0415-0004	2015-12-09 03:45:00	0
0415-0004	2015-12-09 04:00:00	0
0415-0004	2015-12-09 04:15:00	0
0415-0004	2015-12-09 04:30:00	4
0415-0004	2015-12-09 04:45:00	0
0415-0004	2015-12-09 05:00:00	0
0415-0004	2015-12-09 05:15:00	0
0415-0004	2015-12-09 05:30:00	0
0415-0004	2015-12-09 05:45:00	0
0415-0004	2015-12-09 06:00:00	19
0415-0004	2015-12-09 06:15:00	34
0415-0004	2015-12-09 06:30:00	525
0415-0004	2015-12-09 06:45:00	431
0415-0004	2015-12-09 07:00:00	96
0415-0004	2015-12-09 07:15:00	389
0415-0004	2015-12-09 07:30:00	73
0415-0004	2015-12-09 07:45:00	421
0415-0004	2015-12-09 08:00:00	44
0415-0004	2015-12-09 08:15:00	10
0415-0004	2015-12-09 08:30:00	41
0415-0004	2015-12-09 08:45:00	91
0415-0004	2015-12-09 09:00:00	47
0415-0004	2015-12-09 09:15:00	37
0415-0004	2015-12-09 09:30:00	117
0415-0004	2015-12-09 09:45:00	0
0415-0004	2015-12-09 10:00:00	124
0415-0004	2015-12-09 10:15:00	0
0415-0004	2015-12-09 10:30:00	33
0415-0004	2015-12-09 10:45:00	524
0415-0004	2015-12-09 11:00:00	190
0415-0004	2015-12-09 11:15:00	63
0415-0004	2015-12-09 11:30:00	237
0415-0004	2015-12-09 11:45:00	158
0415-0004	2015-12-09 12:00:00	250
0415-0004	2015-12-09 12:15:00	218
0415-0004	2015-12-09 12:30:00	82
0415-0004	2015-12-09 12:45:00	10
0415-0004	2015-12-09 13:00:00	0
0415-0004	2015-12-09 13:15:00	0
0415-0004	2015-12-09 13:30:00	0
0415-0004	2015-12-09 13:45:00	0
0415-0004	2015-12-09 14:00:00	0
0415-0004	2015-12-09 14:15:00	0
0415-0004	2015-12-09 14:30:00	0
0415-0004	2015-12-09 14:45:00	0
0415-0004	2015-12-09 15:00:00	0
0415-0004	2015-12-09 15:15:00	7
0415-0004	2015-12-09 15:30:00	0
0415-0004	2015-12-09 15:45:00	0
0415-0004	2015-12-09 16:00:00	10
0415-0004	2015-12-09 16:15:00	0
0415-0004	2015-12-09 16:30:00	146
0415-0004	2015-12-09 16:45:00	120
0415-0004	2015-12-09 17:00:00	35
0415-0004	2015-12-09 17:15:00	695
0415-0004	2015-12-09 17:30:00	114
0415-0004	2015-12-09 17:45:00	22
0415-0004	2015-12-09 18:00:00	672
0415-0004	2015-12-09 18:15:00	11
0415-0004	2015-12-09 18:30:00	30
0415-0004	2015-12-09 18:45:00	31
0415-0004	2015-12-09 19:00:00	21
0415-0004	2015-12-09 19:15:00	21
0415-0004	2015-12-09 19:30:00	76
0415-0004	2015-12-09 19:45:00	77
0415-0004	2015-12-09 20:00:00	5
0415-0004	2015-12-09 20:15:00	60
0415-0004	2015-12-09 20:30:00	16
0415-0004	2015-12-09 20:45:00	59
0415-0004	2015-12-09 21:00:00	18
0415-0004	2015-12-09 21:15:00	66
0415-0004	2015-12-09 21:30:00	13
0415-0004	2015-12-09 21:45:00	73
0415-0004	2015-12-09 22:00:00	0
0415-0004	2015-12-09 22:15:00	23
0415-0004	2015-12-09 22:30:00	14
0415-0004	2015-12-09 22:45:00	30
0415-0004	2015-12-09 23:00:00	35
0415-0004	2015-12-09 23:15:00	20
0415-0004	2015-12-09 23:30:00	0
0415-0004	2015-12-09 23:45:00	0
0415-0004	2015-12-10 00:00:00	0
0415-0004	2015-12-10 00:15:00	0
0415-0004	2015-12-10 00:30:00	0
0415-0004	2015-12-10 00:45:00	0
0415-0004	2015-12-10 01:00:00	0
0415-0004	2015-12-10 01:15:00	0
0415-0004	2015-12-10 01:30:00	0
0415-0004	2015-12-10 01:45:00	0
0415-0004	2015-12-10 02:00:00	0
0415-0004	2015-12-10 02:15:00	8
0415-0004	2015-12-10 02:30:00	6
0415-0004	2015-12-10 02:45:00	0
0415-0004	2015-12-10 03:00:00	0
0415-0004	2015-12-10 03:15:00	0
0415-0004	2015-12-10 03:30:00	0
0415-0004	2015-12-10 03:45:00	0
0415-0004	2015-12-10 04:00:00	0
0415-0004	2015-12-10 04:15:00	0
0415-0004	2015-12-10 04:30:00	0
0415-0004	2015-12-10 04:45:00	0
0415-0004	2015-12-10 05:00:00	0
0415-0004	2015-12-10 05:15:00	0
0415-0004	2015-12-10 05:30:00	0
0415-0004	2015-12-10 05:45:00	0
0415-0004	2015-12-10 06:00:00	0
0415-0004	2015-12-10 06:15:00	48
0415-0004	2015-12-10 06:30:00	338
0415-0004	2015-12-10 06:45:00	541
0415-0004	2015-12-10 07:00:00	96
0415-0004	2015-12-10 07:15:00	426
0415-0004	2015-12-10 07:30:00	14
0415-0004	2015-12-10 07:45:00	62
0415-0004	2015-12-10 08:00:00	191
0415-0004	2015-12-10 08:15:00	436
0415-0004	2015-12-10 08:30:00	220
0415-0004	2015-12-10 08:45:00	135
0415-0004	2015-12-10 09:00:00	157
0415-0004	2015-12-10 09:15:00	59
0415-0004	2015-12-10 09:30:00	147
0415-0004	2015-12-10 09:45:00	0
0415-0004	2015-12-10 10:00:00	9
0415-0004	2015-12-10 10:15:00	329
0415-0004	2015-12-10 10:30:00	233
0415-0004	2015-12-10 10:45:00	159
0415-0004	2015-12-10 11:00:00	68
0415-0004	2015-12-10 11:15:00	145
0415-0004	2015-12-10 11:30:00	184
0415-0004	2015-12-10 11:45:00	190
0415-0004	2015-12-10 12:00:00	0
0415-0004	2015-12-10 12:15:00	81
0415-0004	2015-12-10 12:30:00	14
0415-0004	2015-12-10 12:45:00	0
0415-0004	2015-12-10 13:00:00	9
0415-0004	2015-12-10 13:15:00	423
0415-0004	2015-12-10 13:30:00	296
0415-0004	2015-12-10 13:45:00	29
0415-0004	2015-12-10 14:00:00	466
0415-0004	2015-12-10 14:15:00	71
0415-0004	2015-12-10 14:30:00	178
0415-0004	2015-12-10 14:45:00	119
0415-0004	2015-12-10 15:00:00	9
0415-0004	2015-12-10 15:15:00	0
0415-0004	2015-12-10 15:30:00	49
0415-0004	2015-12-10 15:45:00	96
0415-0004	2015-12-10 16:00:00	130
0415-0004	2015-12-10 16:15:00	171
0415-0004	2015-12-10 16:30:00	688
0415-0004	2015-12-10 16:45:00	500
0415-0004	2015-12-10 17:00:00	297
0415-0004	2015-12-10 17:15:00	345
0415-0004	2015-12-10 17:30:00	146
0415-0004	2015-12-10 17:45:00	111
0415-0004	2015-12-10 18:00:00	89
0415-0004	2015-12-10 18:15:00	158
0415-0004	2015-12-10 18:30:00	181
0415-0004	2015-12-10 18:45:00	105
0415-0004	2015-12-10 19:00:00	310
0415-0004	2015-12-10 19:15:00	171
0415-0004	2015-12-10 19:30:00	133
0415-0004	2015-12-10 19:45:00	298
0415-0004	2015-12-10 20:00:00	88
0415-0004	2015-12-10 20:15:00	27
0415-0004	2015-12-10 20:30:00	4
0415-0004	2015-12-10 20:45:00	36
0415-0004	2015-12-10 21:00:00	7
0415-0004	2015-12-10 21:15:00	45
0415-0004	2015-12-10 21:30:00	10
0415-0004	2015-12-10 21:45:00	32
0415-0004	2015-12-10 22:00:00	32
0415-0004	2015-12-10 22:15:00	41
0415-0004	2015-12-10 22:30:00	0
0415-0004	2015-12-10 22:45:00	0
0415-0004	2015-12-10 23:00:00	0
0415-0004	2015-12-10 23:15:00	0
0415-0004	2015-12-10 23:30:00	0
0415-0004	2015-12-10 23:45:00	6
0415-0004	2015-12-11 00:00:00	0
0415-0004	2015-12-11 00:15:00	6
0415-0004	2015-12-11 00:30:00	0
0415-0004	2015-12-11 00:45:00	0
0415-0004	2015-12-11 01:00:00	9
0415-0004	2015-12-11 01:15:00	0
0415-0004	2015-12-11 01:30:00	9
0415-0004	2015-12-11 01:45:00	5
0415-0004	2015-12-11 02:00:00	0
0415-0004	2015-12-11 02:15:00	0
0415-0004	2015-12-11 02:30:00	0
0415-0004	2015-12-11 02:45:00	8
0415-0004	2015-12-11 03:00:00	0
0415-0004	2015-12-11 03:15:00	0
0415-0004	2015-12-11 03:30:00	6
0415-0004	2015-12-11 03:45:00	0
0415-0004	2015-12-11 04:00:00	0
0415-0004	2015-12-11 04:15:00	0
0415-0004	2015-12-11 04:30:00	0
0415-0004	2015-12-11 04:45:00	0
0415-0004	2015-12-11 05:00:00	0
0415-0004	2015-12-11 05:15:00	0
0415-0004	2015-12-11 05:30:00	0
0415-0004	2015-12-11 05:45:00	0
0415-0004	2015-12-11 06:00:00	0
0415-0004	2015-12-11 06:15:00	10
0415-0004	2015-12-11 06:30:00	1339
0415-0004	2015-12-11 06:45:00	345
0415-0004	2015-12-11 07:00:00	0
0415-0004	2015-12-11 07:15:00	596
0415-0004	2015-12-11 07:30:00	874
0415-0004	2015-12-11 07:45:00	46
0415-0004	2015-12-11 08:00:00	267
0415-0004	2015-12-11 08:15:00	0
0415-0004	2015-12-11 08:30:00	0
0415-0004	2015-12-11 08:45:00	0
0415-0004	2015-12-11 09:00:00	0
0415-0004	2015-12-11 09:15:00	0
0415-0004	2015-12-11 09:30:00	0
0415-0004	2015-12-11 09:45:00	0
0415-0004	2015-12-11 10:00:00	0
0415-0004	2015-12-11 10:15:00	0
0415-0004	2015-12-11 10:30:00	0
0415-0004	2015-12-11 10:45:00	0
0415-0004	2015-12-11 11:00:00	0
0415-0004	2015-12-11 11:15:00	0
0415-0004	2015-12-11 11:30:00	0
0415-0004	2015-12-11 11:45:00	0
0415-0004	2015-12-11 12:00:00	0
0415-0004	2015-12-11 12:15:00	0
0415-0004	2015-12-11 12:30:00	0
0415-0004	2015-12-11 12:45:00	0
0415-0004	2015-12-11 13:00:00	0
0415-0004	2015-12-11 13:15:00	0
0415-0004	2015-12-11 13:30:00	0
0415-0004	2015-12-11 13:45:00	0
0415-0004	2015-12-11 14:00:00	0
0415-0004	2015-12-11 14:15:00	0
0415-0004	2015-12-11 14:30:00	0
0415-0004	2015-12-11 14:45:00	0
0415-0004	2015-12-11 15:00:00	0
0415-0004	2015-12-11 15:15:00	0
0415-0004	2015-12-11 15:30:00	0
0415-0004	2015-12-11 15:45:00	0
0415-0004	2015-12-11 16:00:00	0
0415-0004	2015-12-11 16:15:00	0
0415-0004	2015-12-11 16:30:00	0
0415-0004	2015-12-11 16:45:00	0
0415-0004	2015-12-11 17:00:00	187
0415-0004	2015-12-11 17:15:00	109
0415-0004	2015-12-11 17:30:00	0
0415-0004	2015-12-11 17:45:00	0
0415-0004	2015-12-11 18:00:00	0
0415-0004	2015-12-11 18:15:00	0
0415-0004	2015-12-11 18:30:00	0
0415-0004	2015-12-11 18:45:00	0
0415-0004	2015-12-11 19:00:00	0
0415-0004	2015-12-11 19:15:00	0
0415-0004	2015-12-11 19:30:00	0
0415-0004	2015-12-11 19:45:00	0
0415-0004	2015-12-11 20:00:00	0
0415-0004	2015-12-11 20:15:00	0
0415-0004	2015-12-11 20:30:00	0
0415-0004	2015-12-11 20:45:00	0
0415-0004	2015-12-11 21:00:00	0
0415-0004	2015-12-11 21:15:00	0
0415-0004	2015-12-11 21:30:00	0
0415-0004	2015-12-11 21:45:00	0
0415-0004	2015-12-11 22:00:00	0
0415-0004	2015-12-11 22:15:00	0
0415-0004	2015-12-11 22:30:00	0
0415-0004	2015-12-11 22:45:00	0
0415-0004	2015-12-11 23:00:00	0
0415-0004	2015-12-11 23:15:00	0
0415-0004	2015-12-11 23:30:00	0
0415-0004	2015-12-11 23:45:00	0
