## Supplementary Data 2 for "Digital phenotyping by consumer wearables identifies sleep-associated markers of cardiovascular disease risk and biological aging": ActivityTable_0415-0005-NHC.tsv

0415-0005	2016-03-21 00:00:00	0
0415-0005	2016-03-21 00:15:00	0
0415-0005	2016-03-21 00:30:00	0
0415-0005	2016-03-21 00:45:00	0
0415-0005	2016-03-21 01:00:00	0
0415-0005	2016-03-21 01:15:00	0
0415-0005	2016-03-21 01:30:00	0
0415-0005	2016-03-21 01:45:00	0
0415-0005	2016-03-21 02:00:00	0
0415-0005	2016-03-21 02:15:00	0
0415-0005	2016-03-21 02:30:00	0
0415-0005	2016-03-21 02:45:00	0
0415-0005	2016-03-21 03:00:00	0
0415-0005	2016-03-21 03:15:00	0
0415-0005	2016-03-21 03:30:00	0
0415-0005	2016-03-21 03:45:00	0
0415-0005	2016-03-21 04:00:00	0
0415-0005	2016-03-21 04:15:00	0
0415-0005	2016-03-21 04:30:00	0
0415-0005	2016-03-21 04:45:00	0
0415-0005	2016-03-21 05:00:00	0
0415-0005	2016-03-21 05:15:00	0
0415-0005	2016-03-21 05:30:00	0
0415-0005	2016-03-21 05:45:00	0
0415-0005	2016-03-21 06:00:00	0
0415-0005	2016-03-21 06:15:00	0
0415-0005	2016-03-21 06:30:00	0
0415-0005	2016-03-21 06:45:00	0
0415-0005	2016-03-21 07:00:00	0
0415-0005	2016-03-21 07:15:00	0
0415-0005	2016-03-21 07:30:00	0
0415-0005	2016-03-21 07:45:00	0
0415-0005	2016-03-21 08:00:00	0
0415-0005	2016-03-21 08:15:00	0
0415-0005	2016-03-21 08:30:00	0
0415-0005	2016-03-21 08:45:00	0
0415-0005	2016-03-21 09:00:00	0
0415-0005	2016-03-21 09:15:00	0
0415-0005	2016-03-21 09:30:00	0
0415-0005	2016-03-21 09:45:00	0
0415-0005	2016-03-21 10:00:00	0
0415-0005	2016-03-21 10:15:00	0
0415-0005	2016-03-21 10:30:00	0
0415-0005	2016-03-21 10:45:00	0
0415-0005	2016-03-21 11:00:00	0
0415-0005	2016-03-21 11:15:00	0
0415-0005	2016-03-21 11:30:00	0
0415-0005	2016-03-21 11:45:00	0
0415-0005	2016-03-21 12:00:00	0
0415-0005	2016-03-21 12:15:00	0
0415-0005	2016-03-21 12:30:00	0
0415-0005	2016-03-21 12:45:00	0
0415-0005	2016-03-21 13:00:00	0
0415-0005	2016-03-21 13:15:00	0
0415-0005	2016-03-21 13:30:00	0
0415-0005	2016-03-21 13:45:00	0
0415-0005	2016-03-21 14:00:00	0
0415-0005	2016-03-21 14:15:00	0
0415-0005	2016-03-21 14:30:00	0
0415-0005	2016-03-21 14:45:00	0
0415-0005	2016-03-21 15:00:00	0
0415-0005	2016-03-21 15:15:00	0
0415-0005	2016-03-21 15:30:00	0
0415-0005	2016-03-21 15:45:00	0
0415-0005	2016-03-21 16:00:00	0
0415-0005	2016-03-21 16:15:00	0
0415-0005	2016-03-21 16:30:00	0
0415-0005	2016-03-21 16:45:00	0
0415-0005	2016-03-21 17:00:00	0
0415-0005	2016-03-21 17:15:00	0
0415-0005	2016-03-21 17:30:00	0
0415-0005	2016-03-21 17:45:00	0
0415-0005	2016-03-21 18:00:00	0
0415-0005	2016-03-21 18:15:00	0
0415-0005	2016-03-21 18:30:00	0
0415-0005	2016-03-21 18:45:00	0
0415-0005	2016-03-21 19:00:00	0
0415-0005	2016-03-21 19:15:00	0
0415-0005	2016-03-21 19:30:00	0
0415-0005	2016-03-21 19:45:00	0
0415-0005	2016-03-21 20:00:00	0
0415-0005	2016-03-21 20:15:00	0
0415-0005	2016-03-21 20:30:00	0
0415-0005	2016-03-21 20:45:00	0
0415-0005	2016-03-21 21:00:00	0
0415-0005	2016-03-21 21:15:00	0
0415-0005	2016-03-21 21:30:00	0
0415-0005	2016-03-21 21:45:00	0
0415-0005	2016-03-21 22:00:00	0
0415-0005	2016-03-21 22:15:00	0
0415-0005	2016-03-21 22:30:00	0
0415-0005	2016-03-21 22:45:00	0
0415-0005	2016-03-21 23:00:00	0
0415-0005	2016-03-21 23:15:00	0
0415-0005	2016-03-21 23:30:00	0
0415-0005	2016-03-21 23:45:00	0
0415-0005	2016-03-22 00:00:00	0
0415-0005	2016-03-22 00:15:00	0
0415-0005	2016-03-22 00:30:00	0
0415-0005	2016-03-22 00:45:00	0
0415-0005	2016-03-22 01:00:00	0
0415-0005	2016-03-22 01:15:00	0
0415-0005	2016-03-22 01:30:00	0
0415-0005	2016-03-22 01:45:00	0
0415-0005	2016-03-22 02:00:00	0
0415-0005	2016-03-22 02:15:00	0
0415-0005	2016-03-22 02:30:00	0
0415-0005	2016-03-22 02:45:00	0
0415-0005	2016-03-22 03:00:00	0
0415-0005	2016-03-22 03:15:00	0
0415-0005	2016-03-22 03:30:00	0
0415-0005	2016-03-22 03:45:00	0
0415-0005	2016-03-22 04:00:00	0
0415-0005	2016-03-22 04:15:00	0
0415-0005	2016-03-22 04:30:00	0
0415-0005	2016-03-22 04:45:00	0
0415-0005	2016-03-22 05:00:00	0
0415-0005	2016-03-22 05:15:00	0
0415-0005	2016-03-22 05:30:00	0
0415-0005	2016-03-22 05:45:00	0
0415-0005	2016-03-22 06:00:00	0
0415-0005	2016-03-22 06:15:00	0
0415-0005	2016-03-22 06:30:00	0
0415-0005	2016-03-22 06:45:00	0
0415-0005	2016-03-22 07:00:00	0
0415-0005	2016-03-22 07:15:00	0
0415-0005	2016-03-22 07:30:00	0
0415-0005	2016-03-22 07:45:00	0
0415-0005	2016-03-22 08:00:00	0
0415-0005	2016-03-22 08:15:00	0
0415-0005	2016-03-22 08:30:00	0
0415-0005	2016-03-22 08:45:00	0
0415-0005	2016-03-22 09:00:00	0
0415-0005	2016-03-22 09:15:00	0
0415-0005	2016-03-22 09:30:00	0
0415-0005	2016-03-22 09:45:00	0
0415-0005	2016-03-22 10:00:00	0
0415-0005	2016-03-22 10:15:00	0
0415-0005	2016-03-22 10:30:00	0
0415-0005	2016-03-22 10:45:00	0
0415-0005	2016-03-22 11:00:00	0
0415-0005	2016-03-22 11:15:00	0
0415-0005	2016-03-22 11:30:00	0
0415-0005	2016-03-22 11:45:00	0
0415-0005	2016-03-22 12:00:00	0
0415-0005	2016-03-22 12:15:00	0
0415-0005	2016-03-22 12:30:00	0
0415-0005	2016-03-22 12:45:00	0
0415-0005	2016-03-22 13:00:00	0
0415-0005	2016-03-22 13:15:00	0
0415-0005	2016-03-22 13:30:00	0
0415-0005	2016-03-22 13:45:00	0
0415-0005	2016-03-22 14:00:00	0
0415-0005	2016-03-22 14:15:00	0
0415-0005	2016-03-22 14:30:00	0
0415-0005	2016-03-22 14:45:00	0
0415-0005	2016-03-22 15:00:00	0
0415-0005	2016-03-22 15:15:00	0
0415-0005	2016-03-22 15:30:00	0
0415-0005	2016-03-22 15:45:00	0
0415-0005	2016-03-22 16:00:00	0
0415-0005	2016-03-22 16:15:00	0
0415-0005	2016-03-22 16:30:00	0
0415-0005	2016-03-22 16:45:00	0
0415-0005	2016-03-22 17:00:00	0
0415-0005	2016-03-22 17:15:00	0
0415-0005	2016-03-22 17:30:00	0
0415-0005	2016-03-22 17:45:00	0
0415-0005	2016-03-22 18:00:00	0
0415-0005	2016-03-22 18:15:00	0
0415-0005	2016-03-22 18:30:00	0
0415-0005	2016-03-22 18:45:00	0
0415-0005	2016-03-22 19:00:00	0
0415-0005	2016-03-22 19:15:00	0
0415-0005	2016-03-22 19:30:00	0
0415-0005	2016-03-22 19:45:00	0
0415-0005	2016-03-22 20:00:00	0
0415-0005	2016-03-22 20:15:00	0
0415-0005	2016-03-22 20:30:00	0
0415-0005	2016-03-22 20:45:00	0
0415-0005	2016-03-22 21:00:00	0
0415-0005	2016-03-22 21:15:00	0
0415-0005	2016-03-22 21:30:00	0
0415-0005	2016-03-22 21:45:00	0
0415-0005	2016-03-22 22:00:00	0
0415-0005	2016-03-22 22:15:00	0
0415-0005	2016-03-22 22:30:00	0
0415-0005	2016-03-22 22:45:00	0
0415-0005	2016-03-22 23:00:00	0
0415-0005	2016-03-22 23:15:00	0
0415-0005	2016-03-22 23:30:00	0
0415-0005	2016-03-22 23:45:00	0
0415-0005	2016-03-23 00:00:00	0
0415-0005	2016-03-23 00:15:00	0
0415-0005	2016-03-23 00:30:00	0
0415-0005	2016-03-23 00:45:00	0
0415-0005	2016-03-23 01:00:00	0
0415-0005	2016-03-23 01:15:00	0
0415-0005	2016-03-23 01:30:00	0
0415-0005	2016-03-23 01:45:00	0
0415-0005	2016-03-23 02:00:00	0
0415-0005	2016-03-23 02:15:00	0
0415-0005	2016-03-23 02:30:00	0
0415-0005	2016-03-23 02:45:00	0
0415-0005	2016-03-23 03:00:00	0
0415-0005	2016-03-23 03:15:00	0
0415-0005	2016-03-23 03:30:00	0
0415-0005	2016-03-23 03:45:00	0
0415-0005	2016-03-23 04:00:00	0
0415-0005	2016-03-23 04:15:00	0
0415-0005	2016-03-23 04:30:00	0
0415-0005	2016-03-23 04:45:00	0
0415-0005	2016-03-23 05:00:00	0
0415-0005	2016-03-23 05:15:00	0
0415-0005	2016-03-23 05:30:00	0
0415-0005	2016-03-23 05:45:00	0
0415-0005	2016-03-23 06:00:00	0
0415-0005	2016-03-23 06:15:00	0
0415-0005	2016-03-23 06:30:00	0
0415-0005	2016-03-23 06:45:00	0
0415-0005	2016-03-23 07:00:00	0
0415-0005	2016-03-23 07:15:00	0
0415-0005	2016-03-23 07:30:00	0
0415-0005	2016-03-23 07:45:00	0
0415-0005	2016-03-23 08:00:00	0
0415-0005	2016-03-23 08:15:00	0
0415-0005	2016-03-23 08:30:00	0
0415-0005	2016-03-23 08:45:00	0
0415-0005	2016-03-23 09:00:00	0
0415-0005	2016-03-23 09:15:00	0
0415-0005	2016-03-23 09:30:00	0
0415-0005	2016-03-23 09:45:00	0
0415-0005	2016-03-23 10:00:00	0
0415-0005	2016-03-23 10:15:00	0
0415-0005	2016-03-23 10:30:00	0
0415-0005	2016-03-23 10:45:00	0
0415-0005	2016-03-23 11:00:00	0
0415-0005	2016-03-23 11:15:00	0
0415-0005	2016-03-23 11:30:00	0
0415-0005	2016-03-23 11:45:00	0
0415-0005	2016-03-23 12:00:00	0
0415-0005	2016-03-23 12:15:00	0
0415-0005	2016-03-23 12:30:00	0
0415-0005	2016-03-23 12:45:00	0
0415-0005	2016-03-23 13:00:00	0
0415-0005	2016-03-23 13:15:00	0
0415-0005	2016-03-23 13:30:00	0
0415-0005	2016-03-23 13:45:00	0
0415-0005	2016-03-23 14:00:00	0
0415-0005	2016-03-23 14:15:00	0
0415-0005	2016-03-23 14:30:00	0
0415-0005	2016-03-23 14:45:00	0
0415-0005	2016-03-23 15:00:00	0
0415-0005	2016-03-23 15:15:00	0
0415-0005	2016-03-23 15:30:00	0
0415-0005	2016-03-23 15:45:00	0
0415-0005	2016-03-23 16:00:00	0
0415-0005	2016-03-23 16:15:00	0
0415-0005	2016-03-23 16:30:00	0
0415-0005	2016-03-23 16:45:00	0
0415-0005	2016-03-23 17:00:00	0
0415-0005	2016-03-23 17:15:00	0
0415-0005	2016-03-23 17:30:00	0
0415-0005	2016-03-23 17:45:00	0
0415-0005	2016-03-23 18:00:00	0
0415-0005	2016-03-23 18:15:00	0
0415-0005	2016-03-23 18:30:00	0
0415-0005	2016-03-23 18:45:00	0
0415-0005	2016-03-23 19:00:00	0
0415-0005	2016-03-23 19:15:00	0
0415-0005	2016-03-23 19:30:00	0
0415-0005	2016-03-23 19:45:00	0
0415-0005	2016-03-23 20:00:00	0
0415-0005	2016-03-23 20:15:00	0
0415-0005	2016-03-23 20:30:00	0
0415-0005	2016-03-23 20:45:00	0
0415-0005	2016-03-23 21:00:00	0
0415-0005	2016-03-23 21:15:00	0
0415-0005	2016-03-23 21:30:00	0
0415-0005	2016-03-23 21:45:00	0
0415-0005	2016-03-23 22:00:00	0
0415-0005	2016-03-23 22:15:00	0
0415-0005	2016-03-23 22:30:00	0
0415-0005	2016-03-23 22:45:00	0
0415-0005	2016-03-23 23:00:00	0
0415-0005	2016-03-23 23:15:00	0
0415-0005	2016-03-23 23:30:00	0
0415-0005	2016-03-23 23:45:00	0
0415-0005	2016-03-24 00:00:00	0
0415-0005	2016-03-24 00:15:00	0
0415-0005	2016-03-24 00:30:00	0
0415-0005	2016-03-24 00:45:00	0
0415-0005	2016-03-24 01:00:00	0
0415-0005	2016-03-24 01:15:00	0
0415-0005	2016-03-24 01:30:00	0
0415-0005	2016-03-24 01:45:00	0
0415-0005	2016-03-24 02:00:00	0
0415-0005	2016-03-24 02:15:00	0
0415-0005	2016-03-24 02:30:00	0
0415-0005	2016-03-24 02:45:00	0
0415-0005	2016-03-24 03:00:00	0
0415-0005	2016-03-24 03:15:00	0
0415-0005	2016-03-24 03:30:00	0
0415-0005	2016-03-24 03:45:00	0
0415-0005	2016-03-24 04:00:00	0
0415-0005	2016-03-24 04:15:00	0
0415-0005	2016-03-24 04:30:00	0
0415-0005	2016-03-24 04:45:00	0
0415-0005	2016-03-24 05:00:00	0
0415-0005	2016-03-24 05:15:00	0
0415-0005	2016-03-24 05:30:00	0
0415-0005	2016-03-24 05:45:00	0
0415-0005	2016-03-24 06:00:00	0
0415-0005	2016-03-24 06:15:00	0
0415-0005	2016-03-24 06:30:00	0
0415-0005	2016-03-24 06:45:00	0
0415-0005	2016-03-24 07:00:00	0
0415-0005	2016-03-24 07:15:00	0
0415-0005	2016-03-24 07:30:00	0
0415-0005	2016-03-24 07:45:00	0
0415-0005	2016-03-24 08:00:00	324
0415-0005	2016-03-24 08:15:00	190
0415-0005	2016-03-24 08:30:00	359
0415-0005	2016-03-24 08:45:00	162
0415-0005	2016-03-24 09:00:00	12
0415-0005	2016-03-24 09:15:00	81
0415-0005	2016-03-24 09:30:00	265
0415-0005	2016-03-24 09:45:00	231
0415-0005	2016-03-24 10:00:00	27
0415-0005	2016-03-24 10:15:00	68
0415-0005	2016-03-24 10:30:00	62
0415-0005	2016-03-24 10:45:00	15
0415-0005	2016-03-24 11:00:00	171
0415-0005	2016-03-24 11:15:00	297
0415-0005	2016-03-24 11:30:00	288
0415-0005	2016-03-24 11:45:00	91
0415-0005	2016-03-24 12:00:00	41
0415-0005	2016-03-24 12:15:00	68
0415-0005	2016-03-24 12:30:00	44
0415-0005	2016-03-24 12:45:00	89
0415-0005	2016-03-24 13:00:00	0
0415-0005	2016-03-24 13:15:00	54
0415-0005	2016-03-24 13:30:00	140
0415-0005	2016-03-24 13:45:00	125
0415-0005	2016-03-24 14:00:00	179
0415-0005	2016-03-24 14:15:00	9
0415-0005	2016-03-24 14:30:00	0
0415-0005	2016-03-24 14:45:00	183
0415-0005	2016-03-24 15:00:00	52
0415-0005	2016-03-24 15:15:00	82
0415-0005	2016-03-24 15:30:00	0
0415-0005	2016-03-24 15:45:00	90
0415-0005	2016-03-24 16:00:00	120
0415-0005	2016-03-24 16:15:00	10
0415-0005	2016-03-24 16:30:00	8
0415-0005	2016-03-24 16:45:00	0
0415-0005	2016-03-24 17:00:00	0
0415-0005	2016-03-24 17:15:00	49
0415-0005	2016-03-24 17:30:00	203
0415-0005	2016-03-24 17:45:00	7
0415-0005	2016-03-24 18:00:00	264
0415-0005	2016-03-24 18:15:00	493
0415-0005	2016-03-24 18:30:00	5
0415-0005	2016-03-24 18:45:00	0
0415-0005	2016-03-24 19:00:00	78
0415-0005	2016-03-24 19:15:00	23
0415-0005	2016-03-24 19:30:00	29
0415-0005	2016-03-24 19:45:00	6
0415-0005	2016-03-24 20:00:00	26
0415-0005	2016-03-24 20:15:00	13
0415-0005	2016-03-24 20:30:00	54
0415-0005	2016-03-24 20:45:00	61
0415-0005	2016-03-24 21:00:00	104
0415-0005	2016-03-24 21:15:00	54
0415-0005	2016-03-24 21:30:00	25
0415-0005	2016-03-24 21:45:00	102
0415-0005	2016-03-24 22:00:00	11
0415-0005	2016-03-24 22:15:00	9
0415-0005	2016-03-24 22:30:00	13
0415-0005	2016-03-24 22:45:00	79
0415-0005	2016-03-24 23:00:00	13
0415-0005	2016-03-24 23:15:00	43
0415-0005	2016-03-24 23:30:00	9
0415-0005	2016-03-24 23:45:00	263
0415-0005	2016-03-25 00:00:00	76
0415-0005	2016-03-25 00:15:00	24
0415-0005	2016-03-25 00:30:00	0
0415-0005	2016-03-25 00:45:00	0
0415-0005	2016-03-25 01:00:00	0
0415-0005	2016-03-25 01:15:00	0
0415-0005	2016-03-25 01:30:00	0
0415-0005	2016-03-25 01:45:00	0
0415-0005	2016-03-25 02:00:00	0
0415-0005	2016-03-25 02:15:00	0
0415-0005	2016-03-25 02:30:00	0
0415-0005	2016-03-25 02:45:00	0
0415-0005	2016-03-25 03:00:00	0
0415-0005	2016-03-25 03:15:00	0
0415-0005	2016-03-25 03:30:00	0
0415-0005	2016-03-25 03:45:00	0
0415-0005	2016-03-25 04:00:00	0
0415-0005	2016-03-25 04:15:00	0
0415-0005	2016-03-25 04:30:00	0
0415-0005	2016-03-25 04:45:00	0
0415-0005	2016-03-25 05:00:00	0
0415-0005	2016-03-25 05:15:00	0
0415-0005	2016-03-25 05:30:00	0
0415-0005	2016-03-25 05:45:00	0
0415-0005	2016-03-25 06:00:00	0
0415-0005	2016-03-25 06:15:00	0
0415-0005	2016-03-25 06:30:00	0
0415-0005	2016-03-25 06:45:00	0
0415-0005	2016-03-25 07:00:00	0
0415-0005	2016-03-25 07:15:00	0
0415-0005	2016-03-25 07:30:00	0
0415-0005	2016-03-25 07:45:00	251
0415-0005	2016-03-25 08:00:00	216
0415-0005	2016-03-25 08:15:00	134
0415-0005	2016-03-25 08:30:00	60
0415-0005	2016-03-25 08:45:00	11
0415-0005	2016-03-25 09:00:00	122
0415-0005	2016-03-25 09:15:00	130
0415-0005	2016-03-25 09:30:00	76
0415-0005	2016-03-25 09:45:00	33
0415-0005	2016-03-25 10:00:00	18
0415-0005	2016-03-25 10:15:00	178
0415-0005	2016-03-25 10:30:00	126
0415-0005	2016-03-25 10:45:00	20
0415-0005	2016-03-25 11:00:00	274
0415-0005	2016-03-25 11:15:00	344
0415-0005	2016-03-25 11:30:00	95
0415-0005	2016-03-25 11:45:00	65
0415-0005	2016-03-25 12:00:00	0
0415-0005	2016-03-25 12:15:00	118
0415-0005	2016-03-25 12:30:00	198
0415-0005	2016-03-25 12:45:00	231
0415-0005	2016-03-25 13:00:00	88
0415-0005	2016-03-25 13:15:00	9
0415-0005	2016-03-25 13:30:00	65
0415-0005	2016-03-25 13:45:00	52
0415-0005	2016-03-25 14:00:00	110
0415-0005	2016-03-25 14:15:00	21
0415-0005	2016-03-25 14:30:00	305
0415-0005	2016-03-25 14:45:00	235
0415-0005	2016-03-25 15:00:00	177
0415-0005	2016-03-25 15:15:00	175
0415-0005	2016-03-25 15:30:00	167
0415-0005	2016-03-25 15:45:00	233
0415-0005	2016-03-25 16:00:00	51
0415-0005	2016-03-25 16:15:00	5
0415-0005	2016-03-25 16:30:00	11
0415-0005	2016-03-25 16:45:00	25
0415-0005	2016-03-25 17:00:00	77
0415-0005	2016-03-25 17:15:00	70
0415-0005	2016-03-25 17:30:00	62
0415-0005	2016-03-25 17:45:00	77
0415-0005	2016-03-25 18:00:00	148
0415-0005	2016-03-25 18:15:00	226
0415-0005	2016-03-25 18:30:00	195
0415-0005	2016-03-25 18:45:00	74
0415-0005	2016-03-25 19:00:00	42
0415-0005	2016-03-25 19:15:00	0
0415-0005	2016-03-25 19:30:00	0
0415-0005	2016-03-25 19:45:00	0
0415-0005	2016-03-25 20:00:00	0
0415-0005	2016-03-25 20:15:00	10
0415-0005	2016-03-25 20:30:00	0
0415-0005	2016-03-25 20:45:00	9
0415-0005	2016-03-25 21:00:00	21
0415-0005	2016-03-25 21:15:00	6
0415-0005	2016-03-25 21:30:00	17
0415-0005	2016-03-25 21:45:00	29
0415-0005	2016-03-25 22:00:00	34
0415-0005	2016-03-25 22:15:00	10
0415-0005	2016-03-25 22:30:00	42
0415-0005	2016-03-25 22:45:00	123
0415-0005	2016-03-25 23:00:00	0
0415-0005	2016-03-25 23:15:00	6
0415-0005	2016-03-25 23:30:00	248
0415-0005	2016-03-25 23:45:00	0
0415-0005	2016-03-26 00:00:00	0
0415-0005	2016-03-26 00:15:00	0
0415-0005	2016-03-26 00:30:00	0
0415-0005	2016-03-26 00:45:00	0
0415-0005	2016-03-26 01:00:00	0
0415-0005	2016-03-26 01:15:00	0
0415-0005	2016-03-26 01:30:00	0
0415-0005	2016-03-26 01:45:00	0
0415-0005	2016-03-26 02:00:00	0
0415-0005	2016-03-26 02:15:00	0
0415-0005	2016-03-26 02:30:00	0
0415-0005	2016-03-26 02:45:00	0
0415-0005	2016-03-26 03:00:00	0
0415-0005	2016-03-26 03:15:00	0
0415-0005	2016-03-26 03:30:00	0
0415-0005	2016-03-26 03:45:00	0
0415-0005	2016-03-26 04:00:00	0
0415-0005	2016-03-26 04:15:00	0
0415-0005	2016-03-26 04:30:00	0
0415-0005	2016-03-26 04:45:00	0
0415-0005	2016-03-26 05:00:00	0
0415-0005	2016-03-26 05:15:00	0
0415-0005	2016-03-26 05:30:00	0
0415-0005	2016-03-26 05:45:00	0
0415-0005	2016-03-26 06:00:00	0
0415-0005	2016-03-26 06:15:00	0
0415-0005	2016-03-26 06:30:00	0
0415-0005	2016-03-26 06:45:00	0
0415-0005	2016-03-26 07:00:00	0
0415-0005	2016-03-26 07:15:00	0
0415-0005	2016-03-26 07:30:00	0
0415-0005	2016-03-26 07:45:00	274
0415-0005	2016-03-26 08:00:00	329
0415-0005	2016-03-26 08:15:00	183
0415-0005	2016-03-26 08:30:00	61
0415-0005	2016-03-26 08:45:00	12
0415-0005	2016-03-26 09:00:00	90
0415-0005	2016-03-26 09:15:00	44
0415-0005	2016-03-26 09:30:00	96
0415-0005	2016-03-26 09:45:00	39
0415-0005	2016-03-26 10:00:00	190
0415-0005	2016-03-26 10:15:00	46
0415-0005	2016-03-26 10:30:00	132
0415-0005	2016-03-26 10:45:00	135
0415-0005	2016-03-26 11:00:00	82
0415-0005	2016-03-26 11:15:00	128
0415-0005	2016-03-26 11:30:00	6
0415-0005	2016-03-26 11:45:00	6
0415-0005	2016-03-26 12:00:00	0
0415-0005	2016-03-26 12:15:00	96
0415-0005	2016-03-26 12:30:00	95
0415-0005	2016-03-26 12:45:00	14
0415-0005	2016-03-26 13:00:00	97
0415-0005	2016-03-26 13:15:00	30
0415-0005	2016-03-26 13:30:00	73
0415-0005	2016-03-26 13:45:00	43
0415-0005	2016-03-26 14:00:00	31
0415-0005	2016-03-26 14:15:00	6
0415-0005	2016-03-26 14:30:00	26
0415-0005	2016-03-26 14:45:00	38
0415-0005	2016-03-26 15:00:00	65
0415-0005	2016-03-26 15:15:00	23
0415-0005	2016-03-26 15:30:00	5
0415-0005	2016-03-26 15:45:00	192
0415-0005	2016-03-26 16:00:00	115
0415-0005	2016-03-26 16:15:00	331
0415-0005	2016-03-26 16:30:00	7
0415-0005	2016-03-26 16:45:00	71
0415-0005	2016-03-26 17:00:00	24
0415-0005	2016-03-26 17:15:00	37
0415-0005	2016-03-26 17:30:00	238
0415-0005	2016-03-26 17:45:00	23
0415-0005	2016-03-26 18:00:00	4
0415-0005	2016-03-26 18:15:00	261
0415-0005	2016-03-26 18:30:00	221
0415-0005	2016-03-26 18:45:00	66
0415-0005	2016-03-26 19:00:00	23
0415-0005	2016-03-26 19:15:00	110
0415-0005	2016-03-26 19:30:00	341
0415-0005	2016-03-26 19:45:00	8
0415-0005	2016-03-26 20:00:00	0
0415-0005	2016-03-26 20:15:00	28
0415-0005	2016-03-26 20:30:00	98
0415-0005	2016-03-26 20:45:00	54
0415-0005	2016-03-26 21:00:00	102
0415-0005	2016-03-26 21:15:00	53
0415-0005	2016-03-26 21:30:00	0
0415-0005	2016-03-26 21:45:00	0
0415-0005	2016-03-26 22:00:00	0
0415-0005	2016-03-26 22:15:00	0
0415-0005	2016-03-26 22:30:00	0
0415-0005	2016-03-26 22:45:00	0
0415-0005	2016-03-26 23:00:00	0
0415-0005	2016-03-26 23:15:00	0
0415-0005	2016-03-26 23:30:00	0
0415-0005	2016-03-26 23:45:00	0
0415-0005	2016-03-27 00:00:00	0
0415-0005	2016-03-27 00:15:00	0
0415-0005	2016-03-27 00:30:00	360
0415-0005	2016-03-27 00:45:00	0
0415-0005	2016-03-27 01:00:00	0
0415-0005	2016-03-27 01:15:00	0
0415-0005	2016-03-27 01:30:00	0
0415-0005	2016-03-27 01:45:00	0
0415-0005	2016-03-27 02:00:00	0
0415-0005	2016-03-27 02:15:00	0
0415-0005	2016-03-27 02:30:00	0
0415-0005	2016-03-27 02:45:00	0
0415-0005	2016-03-27 03:00:00	0
0415-0005	2016-03-27 03:15:00	0
0415-0005	2016-03-27 03:30:00	0
0415-0005	2016-03-27 03:45:00	0
0415-0005	2016-03-27 04:00:00	0
0415-0005	2016-03-27 04:15:00	0
0415-0005	2016-03-27 04:30:00	0
0415-0005	2016-03-27 04:45:00	0
0415-0005	2016-03-27 05:00:00	0
0415-0005	2016-03-27 05:15:00	0
0415-0005	2016-03-27 05:30:00	0
0415-0005	2016-03-27 05:45:00	0
0415-0005	2016-03-27 06:00:00	0
0415-0005	2016-03-27 06:15:00	0
0415-0005	2016-03-27 06:30:00	0
0415-0005	2016-03-27 06:45:00	0
0415-0005	2016-03-27 07:00:00	0
0415-0005	2016-03-27 07:15:00	0
0415-0005	2016-03-27 07:30:00	0
0415-0005	2016-03-27 07:45:00	0
0415-0005	2016-03-27 08:00:00	0
0415-0005	2016-03-27 08:15:00	0
0415-0005	2016-03-27 08:30:00	0
0415-0005	2016-03-27 08:45:00	0
0415-0005	2016-03-27 09:00:00	0
0415-0005	2016-03-27 09:15:00	0
0415-0005	2016-03-27 09:30:00	0
0415-0005	2016-03-27 09:45:00	0
0415-0005	2016-03-27 10:00:00	0
0415-0005	2016-03-27 10:15:00	0
0415-0005	2016-03-27 10:30:00	0
0415-0005	2016-03-27 10:45:00	0
0415-0005	2016-03-27 11:00:00	0
0415-0005	2016-03-27 11:15:00	0
0415-0005	2016-03-27 11:30:00	0
0415-0005	2016-03-27 11:45:00	0
0415-0005	2016-03-27 12:00:00	0
0415-0005	2016-03-27 12:15:00	0
0415-0005	2016-03-27 12:30:00	0
0415-0005	2016-03-27 12:45:00	0
0415-0005	2016-03-27 13:00:00	0
0415-0005	2016-03-27 13:15:00	0
0415-0005	2016-03-27 13:30:00	0
0415-0005	2016-03-27 13:45:00	0
0415-0005	2016-03-27 14:00:00	0
0415-0005	2016-03-27 14:15:00	0
0415-0005	2016-03-27 14:30:00	0
0415-0005	2016-03-27 14:45:00	0
0415-0005	2016-03-27 15:00:00	0
0415-0005	2016-03-27 15:15:00	0
0415-0005	2016-03-27 15:30:00	0
0415-0005	2016-03-27 15:45:00	0
0415-0005	2016-03-27 16:00:00	0
0415-0005	2016-03-27 16:15:00	0
0415-0005	2016-03-27 16:30:00	0
0415-0005	2016-03-27 16:45:00	0
0415-0005	2016-03-27 17:00:00	0
0415-0005	2016-03-27 17:15:00	0
0415-0005	2016-03-27 17:30:00	0
0415-0005	2016-03-27 17:45:00	0
0415-0005	2016-03-27 18:00:00	0
0415-0005	2016-03-27 18:15:00	0
0415-0005	2016-03-27 18:30:00	0
0415-0005	2016-03-27 18:45:00	0
0415-0005	2016-03-27 19:00:00	0
0415-0005	2016-03-27 19:15:00	0
0415-0005	2016-03-27 19:30:00	0
0415-0005	2016-03-27 19:45:00	0
0415-0005	2016-03-27 20:00:00	0
0415-0005	2016-03-27 20:15:00	0
0415-0005	2016-03-27 20:30:00	0
0415-0005	2016-03-27 20:45:00	0
0415-0005	2016-03-27 21:00:00	0
0415-0005	2016-03-27 21:15:00	0
0415-0005	2016-03-27 21:30:00	0
0415-0005	2016-03-27 21:45:00	0
0415-0005	2016-03-27 22:00:00	0
0415-0005	2016-03-27 22:15:00	0
0415-0005	2016-03-27 22:30:00	0
0415-0005	2016-03-27 22:45:00	0
0415-0005	2016-03-27 23:00:00	0
0415-0005	2016-03-27 23:15:00	0
0415-0005	2016-03-27 23:30:00	0
0415-0005	2016-03-27 23:45:00	0
0415-0005	2016-03-28 00:00:00	0
0415-0005	2016-03-28 00:15:00	0
0415-0005	2016-03-28 00:30:00	0
0415-0005	2016-03-28 00:45:00	0
0415-0005	2016-03-28 01:00:00	0
0415-0005	2016-03-28 01:15:00	0
0415-0005	2016-03-28 01:30:00	0
0415-0005	2016-03-28 01:45:00	0
0415-0005	2016-03-28 02:00:00	0
0415-0005	2016-03-28 02:15:00	0
0415-0005	2016-03-28 02:30:00	0
0415-0005	2016-03-28 02:45:00	0
0415-0005	2016-03-28 03:00:00	0
0415-0005	2016-03-28 03:15:00	0
0415-0005	2016-03-28 03:30:00	0
0415-0005	2016-03-28 03:45:00	0
0415-0005	2016-03-28 04:00:00	0
0415-0005	2016-03-28 04:15:00	0
0415-0005	2016-03-28 04:30:00	0
0415-0005	2016-03-28 04:45:00	0
0415-0005	2016-03-28 05:00:00	0
0415-0005	2016-03-28 05:15:00	0
0415-0005	2016-03-28 05:30:00	0
0415-0005	2016-03-28 05:45:00	0
0415-0005	2016-03-28 06:00:00	0
0415-0005	2016-03-28 06:15:00	0
0415-0005	2016-03-28 06:30:00	0
0415-0005	2016-03-28 06:45:00	0
0415-0005	2016-03-28 07:00:00	0
0415-0005	2016-03-28 07:15:00	0
0415-0005	2016-03-28 07:30:00	0
0415-0005	2016-03-28 07:45:00	0
0415-0005	2016-03-28 08:00:00	0
0415-0005	2016-03-28 08:15:00	0
0415-0005	2016-03-28 08:30:00	0
0415-0005	2016-03-28 08:45:00	0
0415-0005	2016-03-28 09:00:00	0
0415-0005	2016-03-28 09:15:00	0
0415-0005	2016-03-28 09:30:00	0
0415-0005	2016-03-28 09:45:00	17
0415-0005	2016-03-28 10:00:00	0
0415-0005	2016-03-28 10:15:00	0
0415-0005	2016-03-28 10:30:00	0
0415-0005	2016-03-28 10:45:00	0
0415-0005	2016-03-28 11:00:00	0
0415-0005	2016-03-28 11:15:00	0
0415-0005	2016-03-28 11:30:00	0
0415-0005	2016-03-28 11:45:00	0
0415-0005	2016-03-28 12:00:00	0
0415-0005	2016-03-28 12:15:00	0
0415-0005	2016-03-28 12:30:00	0
0415-0005	2016-03-28 12:45:00	0
0415-0005	2016-03-28 13:00:00	0
0415-0005	2016-03-28 13:15:00	0
0415-0005	2016-03-28 13:30:00	0
0415-0005	2016-03-28 13:45:00	0
0415-0005	2016-03-28 14:00:00	0
0415-0005	2016-03-28 14:15:00	0
0415-0005	2016-03-28 14:30:00	0
0415-0005	2016-03-28 14:45:00	0
0415-0005	2016-03-28 15:00:00	0
0415-0005	2016-03-28 15:15:00	0
0415-0005	2016-03-28 15:30:00	0
0415-0005	2016-03-28 15:45:00	0
0415-0005	2016-03-28 16:00:00	0
0415-0005	2016-03-28 16:15:00	0
0415-0005	2016-03-28 16:30:00	0
0415-0005	2016-03-28 16:45:00	0
0415-0005	2016-03-28 17:00:00	0
0415-0005	2016-03-28 17:15:00	0
0415-0005	2016-03-28 17:30:00	0
0415-0005	2016-03-28 17:45:00	0
0415-0005	2016-03-28 18:00:00	0
0415-0005	2016-03-28 18:15:00	0
0415-0005	2016-03-28 18:30:00	0
0415-0005	2016-03-28 18:45:00	0
0415-0005	2016-03-28 19:00:00	0
0415-0005	2016-03-28 19:15:00	0
0415-0005	2016-03-28 19:30:00	0
0415-0005	2016-03-28 19:45:00	0
0415-0005	2016-03-28 20:00:00	0
0415-0005	2016-03-28 20:15:00	0
0415-0005	2016-03-28 20:30:00	0
0415-0005	2016-03-28 20:45:00	0
0415-0005	2016-03-28 21:00:00	0
0415-0005	2016-03-28 21:15:00	0
0415-0005	2016-03-28 21:30:00	0
0415-0005	2016-03-28 21:45:00	0
0415-0005	2016-03-28 22:00:00	0
0415-0005	2016-03-28 22:15:00	0
0415-0005	2016-03-28 22:30:00	0
0415-0005	2016-03-28 22:45:00	0
0415-0005	2016-03-28 23:00:00	0
0415-0005	2016-03-28 23:15:00	0
0415-0005	2016-03-28 23:30:00	0
0415-0005	2016-03-28 23:45:00	0
0415-0005	2016-03-29 00:00:00	0
0415-0005	2016-03-29 00:15:00	0
0415-0005	2016-03-29 00:30:00	0
0415-0005	2016-03-29 00:45:00	0
0415-0005	2016-03-29 01:00:00	0
0415-0005	2016-03-29 01:15:00	0
0415-0005	2016-03-29 01:30:00	0
0415-0005	2016-03-29 01:45:00	0
0415-0005	2016-03-29 02:00:00	0
0415-0005	2016-03-29 02:15:00	0
0415-0005	2016-03-29 02:30:00	0
0415-0005	2016-03-29 02:45:00	0
0415-0005	2016-03-29 03:00:00	0
0415-0005	2016-03-29 03:15:00	0
0415-0005	2016-03-29 03:30:00	0
0415-0005	2016-03-29 03:45:00	0
0415-0005	2016-03-29 04:00:00	0
0415-0005	2016-03-29 04:15:00	0
0415-0005	2016-03-29 04:30:00	0
0415-0005	2016-03-29 04:45:00	0
0415-0005	2016-03-29 05:00:00	0
0415-0005	2016-03-29 05:15:00	0
0415-0005	2016-03-29 05:30:00	0
0415-0005	2016-03-29 05:45:00	0
0415-0005	2016-03-29 06:00:00	0
0415-0005	2016-03-29 06:15:00	0
0415-0005	2016-03-29 06:30:00	0
0415-0005	2016-03-29 06:45:00	0
0415-0005	2016-03-29 07:00:00	0
0415-0005	2016-03-29 07:15:00	0
0415-0005	2016-03-29 07:30:00	0
0415-0005	2016-03-29 07:45:00	0
0415-0005	2016-03-29 08:00:00	0
0415-0005	2016-03-29 08:15:00	0
0415-0005	2016-03-29 08:30:00	0
0415-0005	2016-03-29 08:45:00	128
0415-0005	2016-03-29 09:00:00	8
0415-0005	2016-03-29 09:15:00	10
0415-0005	2016-03-29 09:30:00	8
0415-0005	2016-03-29 09:45:00	0
0415-0005	2016-03-29 10:00:00	18
0415-0005	2016-03-29 10:15:00	0
0415-0005	2016-03-29 10:30:00	0
0415-0005	2016-03-29 10:45:00	0
0415-0005	2016-03-29 11:00:00	0
0415-0005	2016-03-29 11:15:00	0
0415-0005	2016-03-29 11:30:00	0
0415-0005	2016-03-29 11:45:00	0
0415-0005	2016-03-29 12:00:00	0
0415-0005	2016-03-29 12:15:00	0
0415-0005	2016-03-29 12:30:00	0
0415-0005	2016-03-29 12:45:00	0
0415-0005	2016-03-29 13:00:00	0
0415-0005	2016-03-29 13:15:00	0
0415-0005	2016-03-29 13:30:00	0
0415-0005	2016-03-29 13:45:00	9
0415-0005	2016-03-29 14:00:00	0
0415-0005	2016-03-29 14:15:00	0
0415-0005	2016-03-29 14:30:00	0
0415-0005	2016-03-29 14:45:00	0
0415-0005	2016-03-29 15:00:00	0
0415-0005	2016-03-29 15:15:00	0
0415-0005	2016-03-29 15:30:00	0
0415-0005	2016-03-29 15:45:00	0
0415-0005	2016-03-29 16:00:00	38
0415-0005	2016-03-29 16:15:00	23
0415-0005	2016-03-29 16:30:00	0
0415-0005	2016-03-29 16:45:00	0
0415-0005	2016-03-29 17:00:00	11
0415-0005	2016-03-29 17:15:00	0
0415-0005	2016-03-29 17:30:00	7
0415-0005	2016-03-29 17:45:00	0
0415-0005	2016-03-29 18:00:00	0
0415-0005	2016-03-29 18:15:00	0
0415-0005	2016-03-29 18:30:00	0
0415-0005	2016-03-29 18:45:00	13
0415-0005	2016-03-29 19:00:00	10
0415-0005	2016-03-29 19:15:00	0
0415-0005	2016-03-29 19:30:00	44
0415-0005	2016-03-29 19:45:00	47
0415-0005	2016-03-29 20:00:00	7
0415-0005	2016-03-29 20:15:00	4
0415-0005	2016-03-29 20:30:00	0
0415-0005	2016-03-29 20:45:00	0
0415-0005	2016-03-29 21:00:00	0
0415-0005	2016-03-29 21:15:00	0
0415-0005	2016-03-29 21:30:00	0
0415-0005	2016-03-29 21:45:00	8
0415-0005	2016-03-29 22:00:00	25
0415-0005	2016-03-29 22:15:00	63
0415-0005	2016-03-29 22:30:00	25
0415-0005	2016-03-29 22:45:00	0
0415-0005	2016-03-29 23:00:00	0
0415-0005	2016-03-29 23:15:00	0
0415-0005	2016-03-29 23:30:00	0
0415-0005	2016-03-29 23:45:00	0
0415-0005	2016-03-30 00:00:00	0
0415-0005	2016-03-30 00:15:00	0
0415-0005	2016-03-30 00:30:00	0
0415-0005	2016-03-30 00:45:00	0
0415-0005	2016-03-30 01:00:00	0
0415-0005	2016-03-30 01:15:00	0
0415-0005	2016-03-30 01:30:00	0
0415-0005	2016-03-30 01:45:00	0
0415-0005	2016-03-30 02:00:00	0
0415-0005	2016-03-30 02:15:00	0
0415-0005	2016-03-30 02:30:00	0
0415-0005	2016-03-30 02:45:00	0
0415-0005	2016-03-30 03:00:00	0
0415-0005	2016-03-30 03:15:00	0
0415-0005	2016-03-30 03:30:00	0
0415-0005	2016-03-30 03:45:00	0
0415-0005	2016-03-30 04:00:00	0
0415-0005	2016-03-30 04:15:00	0
0415-0005	2016-03-30 04:30:00	0
0415-0005	2016-03-30 04:45:00	0
0415-0005	2016-03-30 05:00:00	0
0415-0005	2016-03-30 05:15:00	0
0415-0005	2016-03-30 05:30:00	0
0415-0005	2016-03-30 05:45:00	0
0415-0005	2016-03-30 06:00:00	0
0415-0005	2016-03-30 06:15:00	0
0415-0005	2016-03-30 06:30:00	0
0415-0005	2016-03-30 06:45:00	0
0415-0005	2016-03-30 07:00:00	0
0415-0005	2016-03-30 07:15:00	0
0415-0005	2016-03-30 07:30:00	0
0415-0005	2016-03-30 07:45:00	0
0415-0005	2016-03-30 08:00:00	0
0415-0005	2016-03-30 08:15:00	0
0415-0005	2016-03-30 08:30:00	0
0415-0005	2016-03-30 08:45:00	0
0415-0005	2016-03-30 09:00:00	0
0415-0005	2016-03-30 09:15:00	0
0415-0005	2016-03-30 09:30:00	11
0415-0005	2016-03-30 09:45:00	29
0415-0005	2016-03-30 10:00:00	9
0415-0005	2016-03-30 10:15:00	149
0415-0005	2016-03-30 10:30:00	0
0415-0005	2016-03-30 10:45:00	0
0415-0005	2016-03-30 11:00:00	0
0415-0005	2016-03-30 11:15:00	0
0415-0005	2016-03-30 11:30:00	0
0415-0005	2016-03-30 11:45:00	0
0415-0005	2016-03-30 12:00:00	0
0415-0005	2016-03-30 12:15:00	0
0415-0005	2016-03-30 12:30:00	0
0415-0005	2016-03-30 12:45:00	0
0415-0005	2016-03-30 13:00:00	0
0415-0005	2016-03-30 13:15:00	0
0415-0005	2016-03-30 13:30:00	0
0415-0005	2016-03-30 13:45:00	0
0415-0005	2016-03-30 14:00:00	0
0415-0005	2016-03-30 14:15:00	0
0415-0005	2016-03-30 14:30:00	0
0415-0005	2016-03-30 14:45:00	0
0415-0005	2016-03-30 15:00:00	0
0415-0005	2016-03-30 15:15:00	0
0415-0005	2016-03-30 15:30:00	0
0415-0005	2016-03-30 15:45:00	0
0415-0005	2016-03-30 16:00:00	0
0415-0005	2016-03-30 16:15:00	0
0415-0005	2016-03-30 16:30:00	0
0415-0005	2016-03-30 16:45:00	0
0415-0005	2016-03-30 17:00:00	0
0415-0005	2016-03-30 17:15:00	0
0415-0005	2016-03-30 17:30:00	0
0415-0005	2016-03-30 17:45:00	0
0415-0005	2016-03-30 18:00:00	0
0415-0005	2016-03-30 18:15:00	0
0415-0005	2016-03-30 18:30:00	0
0415-0005	2016-03-30 18:45:00	0
0415-0005	2016-03-30 19:00:00	0
0415-0005	2016-03-30 19:15:00	0
0415-0005	2016-03-30 19:30:00	0
0415-0005	2016-03-30 19:45:00	0
0415-0005	2016-03-30 20:00:00	0
0415-0005	2016-03-30 20:15:00	0
0415-0005	2016-03-30 20:30:00	0
0415-0005	2016-03-30 20:45:00	0
0415-0005	2016-03-30 21:00:00	0
0415-0005	2016-03-30 21:15:00	0
0415-0005	2016-03-30 21:30:00	0
0415-0005	2016-03-30 21:45:00	0
0415-0005	2016-03-30 22:00:00	0
0415-0005	2016-03-30 22:15:00	0
0415-0005	2016-03-30 22:30:00	0
0415-0005	2016-03-30 22:45:00	0
0415-0005	2016-03-30 23:00:00	0
0415-0005	2016-03-30 23:15:00	0
0415-0005	2016-03-30 23:30:00	0
0415-0005	2016-03-30 23:45:00	0
