## Supplementary Data 2 for "Digital phenotyping by consumer wearables identifies sleep-associated markers of cardiovascular disease risk and biological aging": ActivityTable_0415-0019-NHC.tsv

0415-0019	2015-12-15 00:00:00	0
0415-0019	2015-12-15 00:15:00	0
0415-0019	2015-12-15 00:30:00	0
0415-0019	2015-12-15 00:45:00	0
0415-0019	2015-12-15 01:00:00	0
0415-0019	2015-12-15 01:15:00	0
0415-0019	2015-12-15 01:30:00	0
0415-0019	2015-12-15 01:45:00	0
0415-0019	2015-12-15 02:00:00	0
0415-0019	2015-12-15 02:15:00	0
0415-0019	2015-12-15 02:30:00	0
0415-0019	2015-12-15 02:45:00	0
0415-0019	2015-12-15 03:00:00	0
0415-0019	2015-12-15 03:15:00	0
0415-0019	2015-12-15 03:30:00	0
0415-0019	2015-12-15 03:45:00	0
0415-0019	2015-12-15 04:00:00	0
0415-0019	2015-12-15 04:15:00	0
0415-0019	2015-12-15 04:30:00	0
0415-0019	2015-12-15 04:45:00	0
0415-0019	2015-12-15 05:00:00	0
0415-0019	2015-12-15 05:15:00	0
0415-0019	2015-12-15 05:30:00	0
0415-0019	2015-12-15 05:45:00	0
0415-0019	2015-12-15 06:00:00	0
0415-0019	2015-12-15 06:15:00	0
0415-0019	2015-12-15 06:30:00	0
0415-0019	2015-12-15 06:45:00	0
0415-0019	2015-12-15 07:00:00	0
0415-0019	2015-12-15 07:15:00	0
0415-0019	2015-12-15 07:30:00	0
0415-0019	2015-12-15 07:45:00	0
0415-0019	2015-12-15 08:00:00	0
0415-0019	2015-12-15 08:15:00	0
0415-0019	2015-12-15 08:30:00	0
0415-0019	2015-12-15 08:45:00	0
0415-0019	2015-12-15 09:00:00	0
0415-0019	2015-12-15 09:15:00	0
0415-0019	2015-12-15 09:30:00	0
0415-0019	2015-12-15 09:45:00	0
0415-0019	2015-12-15 10:00:00	0
0415-0019	2015-12-15 10:15:00	0
0415-0019	2015-12-15 10:30:00	0
0415-0019	2015-12-15 10:45:00	0
0415-0019	2015-12-15 11:00:00	0
0415-0019	2015-12-15 11:15:00	0
0415-0019	2015-12-15 11:30:00	0
0415-0019	2015-12-15 11:45:00	0
0415-0019	2015-12-15 12:00:00	0
0415-0019	2015-12-15 12:15:00	0
0415-0019	2015-12-15 12:30:00	0
0415-0019	2015-12-15 12:45:00	0
0415-0019	2015-12-15 13:00:00	0
0415-0019	2015-12-15 13:15:00	0
0415-0019	2015-12-15 13:30:00	0
0415-0019	2015-12-15 13:45:00	0
0415-0019	2015-12-15 14:00:00	0
0415-0019	2015-12-15 14:15:00	0
0415-0019	2015-12-15 14:30:00	0
0415-0019	2015-12-15 14:45:00	0
0415-0019	2015-12-15 15:00:00	0
0415-0019	2015-12-15 15:15:00	0
0415-0019	2015-12-15 15:30:00	0
0415-0019	2015-12-15 15:45:00	0
0415-0019	2015-12-15 16:00:00	0
0415-0019	2015-12-15 16:15:00	0
0415-0019	2015-12-15 16:30:00	0
0415-0019	2015-12-15 16:45:00	0
0415-0019	2015-12-15 17:00:00	0
0415-0019	2015-12-15 17:15:00	0
0415-0019	2015-12-15 17:30:00	0
0415-0019	2015-12-15 17:45:00	0
0415-0019	2015-12-15 18:00:00	0
0415-0019	2015-12-15 18:15:00	0
0415-0019	2015-12-15 18:30:00	0
0415-0019	2015-12-15 18:45:00	0
0415-0019	2015-12-15 19:00:00	0
0415-0019	2015-12-15 19:15:00	0
0415-0019	2015-12-15 19:30:00	0
0415-0019	2015-12-15 19:45:00	0
0415-0019	2015-12-15 20:00:00	0
0415-0019	2015-12-15 20:15:00	0
0415-0019	2015-12-15 20:30:00	0
0415-0019	2015-12-15 20:45:00	0
0415-0019	2015-12-15 21:00:00	0
0415-0019	2015-12-15 21:15:00	0
0415-0019	2015-12-15 21:30:00	0
0415-0019	2015-12-15 21:45:00	0
0415-0019	2015-12-15 22:00:00	0
0415-0019	2015-12-15 22:15:00	0
0415-0019	2015-12-15 22:30:00	0
0415-0019	2015-12-15 22:45:00	0
0415-0019	2015-12-15 23:00:00	0
0415-0019	2015-12-15 23:15:00	0
0415-0019	2015-12-15 23:30:00	0
0415-0019	2015-12-15 23:45:00	0
0415-0019	2015-12-16 00:00:00	0
0415-0019	2015-12-16 00:15:00	0
0415-0019	2015-12-16 00:30:00	0
0415-0019	2015-12-16 00:45:00	0
0415-0019	2015-12-16 01:00:00	0
0415-0019	2015-12-16 01:15:00	0
0415-0019	2015-12-16 01:30:00	0
0415-0019	2015-12-16 01:45:00	0
0415-0019	2015-12-16 02:00:00	0
0415-0019	2015-12-16 02:15:00	0
0415-0019	2015-12-16 02:30:00	0
0415-0019	2015-12-16 02:45:00	0
0415-0019	2015-12-16 03:00:00	0
0415-0019	2015-12-16 03:15:00	0
0415-0019	2015-12-16 03:30:00	0
0415-0019	2015-12-16 03:45:00	0
0415-0019	2015-12-16 04:00:00	0
0415-0019	2015-12-16 04:15:00	0
0415-0019	2015-12-16 04:30:00	0
0415-0019	2015-12-16 04:45:00	0
0415-0019	2015-12-16 05:00:00	0
0415-0019	2015-12-16 05:15:00	0
0415-0019	2015-12-16 05:30:00	0
0415-0019	2015-12-16 05:45:00	0
0415-0019	2015-12-16 06:00:00	0
0415-0019	2015-12-16 06:15:00	0
0415-0019	2015-12-16 06:30:00	0
0415-0019	2015-12-16 06:45:00	0
0415-0019	2015-12-16 07:00:00	0
0415-0019	2015-12-16 07:15:00	0
0415-0019	2015-12-16 07:30:00	0
0415-0019	2015-12-16 07:45:00	0
0415-0019	2015-12-16 08:00:00	0
0415-0019	2015-12-16 08:15:00	0
0415-0019	2015-12-16 08:30:00	0
0415-0019	2015-12-16 08:45:00	0
0415-0019	2015-12-16 09:00:00	0
0415-0019	2015-12-16 09:15:00	0
0415-0019	2015-12-16 09:30:00	0
0415-0019	2015-12-16 09:45:00	0
0415-0019	2015-12-16 10:00:00	0
0415-0019	2015-12-16 10:15:00	0
0415-0019	2015-12-16 10:30:00	96
0415-0019	2015-12-16 10:45:00	12
0415-0019	2015-12-16 11:00:00	23
0415-0019	2015-12-16 11:15:00	402
0415-0019	2015-12-16 11:30:00	25
0415-0019	2015-12-16 11:45:00	61
0415-0019	2015-12-16 12:00:00	5
0415-0019	2015-12-16 12:15:00	84
0415-0019	2015-12-16 12:30:00	202
0415-0019	2015-12-16 12:45:00	133
0415-0019	2015-12-16 13:00:00	61
0415-0019	2015-12-16 13:15:00	387
0415-0019	2015-12-16 13:30:00	22
0415-0019	2015-12-16 13:45:00	113
0415-0019	2015-12-16 14:00:00	7
0415-0019	2015-12-16 14:15:00	190
0415-0019	2015-12-16 14:30:00	0
0415-0019	2015-12-16 14:45:00	296
0415-0019	2015-12-16 15:00:00	116
0415-0019	2015-12-16 15:15:00	0
0415-0019	2015-12-16 15:30:00	384
0415-0019	2015-12-16 15:45:00	32
0415-0019	2015-12-16 16:00:00	395
0415-0019	2015-12-16 16:15:00	71
0415-0019	2015-12-16 16:30:00	213
0415-0019	2015-12-16 16:45:00	6
0415-0019	2015-12-16 17:00:00	0
0415-0019	2015-12-16 17:15:00	148
0415-0019	2015-12-16 17:30:00	71
0415-0019	2015-12-16 17:45:00	10
0415-0019	2015-12-16 18:00:00	314
0415-0019	2015-12-16 18:15:00	94
0415-0019	2015-12-16 18:30:00	41
0415-0019	2015-12-16 18:45:00	39
0415-0019	2015-12-16 19:00:00	16
0415-0019	2015-12-16 19:15:00	18
0415-0019	2015-12-16 19:30:00	25
0415-0019	2015-12-16 19:45:00	52
0415-0019	2015-12-16 20:00:00	72
0415-0019	2015-12-16 20:15:00	0
0415-0019	2015-12-16 20:30:00	0
0415-0019	2015-12-16 20:45:00	39
0415-0019	2015-12-16 21:00:00	81
0415-0019	2015-12-16 21:15:00	239
0415-0019	2015-12-16 21:30:00	554
0415-0019	2015-12-16 21:45:00	543
0415-0019	2015-12-16 22:00:00	737
0415-0019	2015-12-16 22:15:00	173
0415-0019	2015-12-16 22:30:00	66
0415-0019	2015-12-16 22:45:00	6
0415-0019	2015-12-16 23:00:00	0
0415-0019	2015-12-16 23:15:00	92
0415-0019	2015-12-16 23:30:00	50
0415-0019	2015-12-16 23:45:00	333
0415-0019	2015-12-17 00:00:00	23
0415-0019	2015-12-17 00:15:00	32
0415-0019	2015-12-17 00:30:00	81
0415-0019	2015-12-17 00:45:00	14
0415-0019	2015-12-17 01:00:00	484
0415-0019	2015-12-17 01:15:00	145
0415-0019	2015-12-17 01:30:00	7
0415-0019	2015-12-17 01:45:00	95
0415-0019	2015-12-17 02:00:00	14
0415-0019	2015-12-17 02:15:00	35
0415-0019	2015-12-17 02:30:00	0
0415-0019	2015-12-17 02:45:00	29
0415-0019	2015-12-17 03:00:00	0
0415-0019	2015-12-17 03:15:00	0
0415-0019	2015-12-17 03:30:00	0
0415-0019	2015-12-17 03:45:00	0
0415-0019	2015-12-17 04:00:00	6
0415-0019	2015-12-17 04:15:00	6
0415-0019	2015-12-17 04:30:00	8
0415-0019	2015-12-17 04:45:00	0
0415-0019	2015-12-17 05:00:00	0
0415-0019	2015-12-17 05:15:00	0
0415-0019	2015-12-17 05:30:00	0
0415-0019	2015-12-17 05:45:00	0
0415-0019	2015-12-17 06:00:00	49
0415-0019	2015-12-17 06:15:00	0
0415-0019	2015-12-17 06:30:00	0
0415-0019	2015-12-17 06:45:00	16
0415-0019	2015-12-17 07:00:00	0
0415-0019	2015-12-17 07:15:00	0
0415-0019	2015-12-17 07:30:00	63
0415-0019	2015-12-17 07:45:00	234
0415-0019	2015-12-17 08:00:00	303
0415-0019	2015-12-17 08:15:00	148
0415-0019	2015-12-17 08:30:00	266
0415-0019	2015-12-17 08:45:00	0
0415-0019	2015-12-17 09:00:00	157
0415-0019	2015-12-17 09:15:00	137
0415-0019	2015-12-17 09:30:00	358
0415-0019	2015-12-17 09:45:00	0
0415-0019	2015-12-17 10:00:00	201
0415-0019	2015-12-17 10:15:00	196
0415-0019	2015-12-17 10:30:00	276
0415-0019	2015-12-17 10:45:00	27
0415-0019	2015-12-17 11:00:00	10
0415-0019	2015-12-17 11:15:00	121
0415-0019	2015-12-17 11:30:00	367
0415-0019	2015-12-17 11:45:00	45
0415-0019	2015-12-17 12:00:00	265
0415-0019	2015-12-17 12:15:00	346
0415-0019	2015-12-17 12:30:00	444
0415-0019	2015-12-17 12:45:00	88
0415-0019	2015-12-17 13:00:00	330
0415-0019	2015-12-17 13:15:00	728
0415-0019	2015-12-17 13:30:00	278
0415-0019	2015-12-17 13:45:00	659
0415-0019	2015-12-17 14:00:00	122
0415-0019	2015-12-17 14:15:00	116
0415-0019	2015-12-17 14:30:00	182
0415-0019	2015-12-17 14:45:00	134
0415-0019	2015-12-17 15:00:00	444
0415-0019	2015-12-17 15:15:00	365
0415-0019	2015-12-17 15:30:00	452
0415-0019	2015-12-17 15:45:00	593
0415-0019	2015-12-17 16:00:00	0
0415-0019	2015-12-17 16:15:00	177
0415-0019	2015-12-17 16:30:00	169
0415-0019	2015-12-17 16:45:00	161
0415-0019	2015-12-17 17:00:00	295
0415-0019	2015-12-17 17:15:00	188
0415-0019	2015-12-17 17:30:00	153
0415-0019	2015-12-17 17:45:00	287
0415-0019	2015-12-17 18:00:00	26
0415-0019	2015-12-17 18:15:00	157
0415-0019	2015-12-17 18:30:00	240
0415-0019	2015-12-17 18:45:00	0
0415-0019	2015-12-17 19:00:00	0
0415-0019	2015-12-17 19:15:00	0
0415-0019	2015-12-17 19:30:00	0
0415-0019	2015-12-17 19:45:00	0
0415-0019	2015-12-17 20:00:00	0
0415-0019	2015-12-17 20:15:00	0
0415-0019	2015-12-17 20:30:00	0
0415-0019	2015-12-17 20:45:00	11
0415-0019	2015-12-17 21:00:00	314
0415-0019	2015-12-17 21:15:00	433
0415-0019	2015-12-17 21:30:00	130
0415-0019	2015-12-17 21:45:00	27
0415-0019	2015-12-17 22:00:00	6
0415-0019	2015-12-17 22:15:00	55
0415-0019	2015-12-17 22:30:00	19
0415-0019	2015-12-17 22:45:00	78
0415-0019	2015-12-17 23:00:00	354
0415-0019	2015-12-17 23:15:00	341
0415-0019	2015-12-17 23:30:00	238
0415-0019	2015-12-17 23:45:00	192
0415-0019	2015-12-18 00:00:00	31
0415-0019	2015-12-18 00:15:00	0
0415-0019	2015-12-18 00:30:00	57
0415-0019	2015-12-18 00:45:00	17
0415-0019	2015-12-18 01:00:00	23
0415-0019	2015-12-18 01:15:00	11
0415-0019	2015-12-18 01:30:00	0
0415-0019	2015-12-18 01:45:00	0
0415-0019	2015-12-18 02:00:00	9
0415-0019	2015-12-18 02:15:00	0
0415-0019	2015-12-18 02:30:00	0
0415-0019	2015-12-18 02:45:00	0
0415-0019	2015-12-18 03:00:00	0
0415-0019	2015-12-18 03:15:00	0
0415-0019	2015-12-18 03:30:00	0
0415-0019	2015-12-18 03:45:00	0
0415-0019	2015-12-18 04:00:00	0
0415-0019	2015-12-18 04:15:00	89
0415-0019	2015-12-18 04:30:00	0
0415-0019	2015-12-18 04:45:00	0
0415-0019	2015-12-18 05:00:00	0
0415-0019	2015-12-18 05:15:00	0
0415-0019	2015-12-18 05:30:00	0
0415-0019	2015-12-18 05:45:00	0
0415-0019	2015-12-18 06:00:00	6
0415-0019	2015-12-18 06:15:00	0
0415-0019	2015-12-18 06:30:00	0
0415-0019	2015-12-18 06:45:00	0
0415-0019	2015-12-18 07:00:00	16
0415-0019	2015-12-18 07:15:00	265
0415-0019	2015-12-18 07:30:00	268
0415-0019	2015-12-18 07:45:00	253
0415-0019	2015-12-18 08:00:00	321
0415-0019	2015-12-18 08:15:00	23
0415-0019	2015-12-18 08:30:00	443
0415-0019	2015-12-18 08:45:00	582
0415-0019	2015-12-18 09:00:00	954
0415-0019	2015-12-18 09:15:00	138
0415-0019	2015-12-18 09:30:00	12
0415-0019	2015-12-18 09:45:00	369
0415-0019	2015-12-18 10:00:00	175
0415-0019	2015-12-18 10:15:00	129
0415-0019	2015-12-18 10:30:00	180
0415-0019	2015-12-18 10:45:00	346
0415-0019	2015-12-18 11:00:00	216
0415-0019	2015-12-18 11:15:00	147
0415-0019	2015-12-18 11:30:00	364
0415-0019	2015-12-18 11:45:00	153
0415-0019	2015-12-18 12:00:00	27
0415-0019	2015-12-18 12:15:00	0
0415-0019	2015-12-18 12:30:00	9
0415-0019	2015-12-18 12:45:00	7
0415-0019	2015-12-18 13:00:00	0
0415-0019	2015-12-18 13:15:00	127
0415-0019	2015-12-18 13:30:00	290
0415-0019	2015-12-18 13:45:00	43
0415-0019	2015-12-18 14:00:00	15
0415-0019	2015-12-18 14:15:00	30
0415-0019	2015-12-18 14:30:00	448
0415-0019	2015-12-18 14:45:00	20
0415-0019	2015-12-18 15:00:00	48
0415-0019	2015-12-18 15:15:00	84
0415-0019	2015-12-18 15:30:00	337
0415-0019	2015-12-18 15:45:00	386
0415-0019	2015-12-18 16:00:00	782
0415-0019	2015-12-18 16:15:00	277
0415-0019	2015-12-18 16:30:00	313
0415-0019	2015-12-18 16:45:00	0
0415-0019	2015-12-18 17:00:00	0
0415-0019	2015-12-18 17:15:00	46
0415-0019	2015-12-18 17:30:00	559
0415-0019	2015-12-18 17:45:00	0
0415-0019	2015-12-18 18:00:00	613
0415-0019	2015-12-18 18:15:00	187
0415-0019	2015-12-18 18:30:00	72
0415-0019	2015-12-18 18:45:00	166
0415-0019	2015-12-18 19:00:00	234
0415-0019	2015-12-18 19:15:00	52
0415-0019	2015-12-18 19:30:00	21
0415-0019	2015-12-18 19:45:00	222
0415-0019	2015-12-18 20:00:00	389
0415-0019	2015-12-18 20:15:00	7
0415-0019	2015-12-18 20:30:00	182
0415-0019	2015-12-18 20:45:00	721
0415-0019	2015-12-18 21:00:00	1138
0415-0019	2015-12-18 21:15:00	407
0415-0019	2015-12-18 21:30:00	884
0415-0019	2015-12-18 21:45:00	37
0415-0019	2015-12-18 22:00:00	15
0415-0019	2015-12-18 22:15:00	281
0415-0019	2015-12-18 22:30:00	47
0415-0019	2015-12-18 22:45:00	17
0415-0019	2015-12-18 23:00:00	0
0415-0019	2015-12-18 23:15:00	27
0415-0019	2015-12-18 23:30:00	0
0415-0019	2015-12-18 23:45:00	148
0415-0019	2015-12-19 00:00:00	66
0415-0019	2015-12-19 00:15:00	112
0415-0019	2015-12-19 00:30:00	126
0415-0019	2015-12-19 00:45:00	150
0415-0019	2015-12-19 01:00:00	200
0415-0019	2015-12-19 01:15:00	258
0415-0019	2015-12-19 01:30:00	180
0415-0019	2015-12-19 01:45:00	168
0415-0019	2015-12-19 02:00:00	0
0415-0019	2015-12-19 02:15:00	0
0415-0019	2015-12-19 02:30:00	0
0415-0019	2015-12-19 02:45:00	0
0415-0019	2015-12-19 03:00:00	0
0415-0019	2015-12-19 03:15:00	0
0415-0019	2015-12-19 03:30:00	0
0415-0019	2015-12-19 03:45:00	0
0415-0019	2015-12-19 04:00:00	0
0415-0019	2015-12-19 04:15:00	0
0415-0019	2015-12-19 04:30:00	0
0415-0019	2015-12-19 04:45:00	0
0415-0019	2015-12-19 05:00:00	0
0415-0019	2015-12-19 05:15:00	0
0415-0019	2015-12-19 05:30:00	0
0415-0019	2015-12-19 05:45:00	0
0415-0019	2015-12-19 06:00:00	0
0415-0019	2015-12-19 06:15:00	0
0415-0019	2015-12-19 06:30:00	0
0415-0019	2015-12-19 06:45:00	10
0415-0019	2015-12-19 07:00:00	0
0415-0019	2015-12-19 07:15:00	59
0415-0019	2015-12-19 07:30:00	269
0415-0019	2015-12-19 07:45:00	0
0415-0019	2015-12-19 08:00:00	17
0415-0019	2015-12-19 08:15:00	0
0415-0019	2015-12-19 08:30:00	45
0415-0019	2015-12-19 08:45:00	0
0415-0019	2015-12-19 09:00:00	17
0415-0019	2015-12-19 09:15:00	6
0415-0019	2015-12-19 09:30:00	6
0415-0019	2015-12-19 09:45:00	0
0415-0019	2015-12-19 10:00:00	14
0415-0019	2015-12-19 10:15:00	0
0415-0019	2015-12-19 10:30:00	29
0415-0019	2015-12-19 10:45:00	22
0415-0019	2015-12-19 11:00:00	109
0415-0019	2015-12-19 11:15:00	335
0415-0019	2015-12-19 11:30:00	553
0415-0019	2015-12-19 11:45:00	26
0415-0019	2015-12-19 12:00:00	7
0415-0019	2015-12-19 12:15:00	39
0415-0019	2015-12-19 12:30:00	411
0415-0019	2015-12-19 12:45:00	292
0415-0019	2015-12-19 13:00:00	388
0415-0019	2015-12-19 13:15:00	34
0415-0019	2015-12-19 13:30:00	0
0415-0019	2015-12-19 13:45:00	0
0415-0019	2015-12-19 14:00:00	4
0415-0019	2015-12-19 14:15:00	0
0415-0019	2015-12-19 14:30:00	39
0415-0019	2015-12-19 14:45:00	0
0415-0019	2015-12-19 15:00:00	36
0415-0019	2015-12-19 15:15:00	0
0415-0019	2015-12-19 15:30:00	66
0415-0019	2015-12-19 15:45:00	0
0415-0019	2015-12-19 16:00:00	0
0415-0019	2015-12-19 16:15:00	270
0415-0019	2015-12-19 16:30:00	65
0415-0019	2015-12-19 16:45:00	58
0415-0019	2015-12-19 17:00:00	0
0415-0019	2015-12-19 17:15:00	25
0415-0019	2015-12-19 17:30:00	327
0415-0019	2015-12-19 17:45:00	176
0415-0019	2015-12-19 18:00:00	21
0415-0019	2015-12-19 18:15:00	105
0415-0019	2015-12-19 18:30:00	505
0415-0019	2015-12-19 18:45:00	953
0415-0019	2015-12-19 19:00:00	254
0415-0019	2015-12-19 19:15:00	477
0415-0019	2015-12-19 19:30:00	1194
0415-0019	2015-12-19 19:45:00	89
0415-0019	2015-12-19 20:00:00	7
0415-0019	2015-12-19 20:15:00	5
0415-0019	2015-12-19 20:30:00	134
0415-0019	2015-12-19 20:45:00	70
0415-0019	2015-12-19 21:00:00	93
0415-0019	2015-12-19 21:15:00	4
0415-0019	2015-12-19 21:30:00	0
0415-0019	2015-12-19 21:45:00	21
0415-0019	2015-12-19 22:00:00	51
0415-0019	2015-12-19 22:15:00	0
0415-0019	2015-12-19 22:30:00	70
0415-0019	2015-12-19 22:45:00	17
0415-0019	2015-12-19 23:00:00	4
0415-0019	2015-12-19 23:15:00	14
0415-0019	2015-12-19 23:30:00	0
0415-0019	2015-12-19 23:45:00	0
0415-0019	2015-12-20 00:00:00	38
0415-0019	2015-12-20 00:15:00	0
0415-0019	2015-12-20 00:30:00	0
0415-0019	2015-12-20 00:45:00	0
0415-0019	2015-12-20 01:00:00	7
0415-0019	2015-12-20 01:15:00	30
0415-0019	2015-12-20 01:30:00	0
0415-0019	2015-12-20 01:45:00	10
0415-0019	2015-12-20 02:00:00	16
0415-0019	2015-12-20 02:15:00	0
0415-0019	2015-12-20 02:30:00	9
0415-0019	2015-12-20 02:45:00	0
0415-0019	2015-12-20 03:00:00	18
0415-0019	2015-12-20 03:15:00	15
0415-0019	2015-12-20 03:30:00	0
0415-0019	2015-12-20 03:45:00	0
0415-0019	2015-12-20 04:00:00	0
0415-0019	2015-12-20 04:15:00	0
0415-0019	2015-12-20 04:30:00	17
0415-0019	2015-12-20 04:45:00	76
0415-0019	2015-12-20 05:00:00	0
0415-0019	2015-12-20 05:15:00	0
0415-0019	2015-12-20 05:30:00	0
0415-0019	2015-12-20 05:45:00	8
0415-0019	2015-12-20 06:00:00	0
0415-0019	2015-12-20 06:15:00	11
0415-0019	2015-12-20 06:30:00	7
0415-0019	2015-12-20 06:45:00	0
0415-0019	2015-12-20 07:00:00	0
0415-0019	2015-12-20 07:15:00	0
0415-0019	2015-12-20 07:30:00	0
0415-0019	2015-12-20 07:45:00	0
0415-0019	2015-12-20 08:00:00	0
0415-0019	2015-12-20 08:15:00	20
0415-0019	2015-12-20 08:30:00	72
0415-0019	2015-12-20 08:45:00	43
0415-0019	2015-12-20 09:00:00	90
0415-0019	2015-12-20 09:15:00	46
0415-0019	2015-12-20 09:30:00	0
0415-0019	2015-12-20 09:45:00	0
0415-0019	2015-12-20 10:00:00	0
0415-0019	2015-12-20 10:15:00	0
0415-0019	2015-12-20 10:30:00	14
0415-0019	2015-12-20 10:45:00	57
0415-0019	2015-12-20 11:00:00	37
0415-0019	2015-12-20 11:15:00	235
0415-0019	2015-12-20 11:30:00	260
0415-0019	2015-12-20 11:45:00	112
0415-0019	2015-12-20 12:00:00	374
0415-0019	2015-12-20 12:15:00	95
0415-0019	2015-12-20 12:30:00	13
0415-0019	2015-12-20 12:45:00	38
0415-0019	2015-12-20 13:00:00	29
0415-0019	2015-12-20 13:15:00	7
0415-0019	2015-12-20 13:30:00	138
0415-0019	2015-12-20 13:45:00	18
0415-0019	2015-12-20 14:00:00	14
0415-0019	2015-12-20 14:15:00	42
0415-0019	2015-12-20 14:30:00	23
0415-0019	2015-12-20 14:45:00	0
0415-0019	2015-12-20 15:00:00	215
0415-0019	2015-12-20 15:15:00	47
0415-0019	2015-12-20 15:30:00	21
0415-0019	2015-12-20 15:45:00	24
0415-0019	2015-12-20 16:00:00	209
0415-0019	2015-12-20 16:15:00	14
0415-0019	2015-12-20 16:30:00	218
0415-0019	2015-12-20 16:45:00	277
0415-0019	2015-12-20 17:00:00	84
0415-0019	2015-12-20 17:15:00	427
0415-0019	2015-12-20 17:30:00	204
0415-0019	2015-12-20 17:45:00	207
0415-0019	2015-12-20 18:00:00	10
0415-0019	2015-12-20 18:15:00	11
0415-0019	2015-12-20 18:30:00	0
0415-0019	2015-12-20 18:45:00	28
0415-0019	2015-12-20 19:00:00	424
0415-0019	2015-12-20 19:15:00	373
0415-0019	2015-12-20 19:30:00	489
0415-0019	2015-12-20 19:45:00	150
0415-0019	2015-12-20 20:00:00	59
0415-0019	2015-12-20 20:15:00	70
0415-0019	2015-12-20 20:30:00	59
0415-0019	2015-12-20 20:45:00	109
0415-0019	2015-12-20 21:00:00	187
0415-0019	2015-12-20 21:15:00	76
0415-0019	2015-12-20 21:30:00	22
0415-0019	2015-12-20 21:45:00	189
0415-0019	2015-12-20 22:00:00	96
0415-0019	2015-12-20 22:15:00	0
0415-0019	2015-12-20 22:30:00	155
0415-0019	2015-12-20 22:45:00	52
0415-0019	2015-12-20 23:00:00	14
0415-0019	2015-12-20 23:15:00	57
0415-0019	2015-12-20 23:30:00	0
0415-0019	2015-12-20 23:45:00	0
0415-0019	2015-12-21 00:00:00	0
0415-0019	2015-12-21 00:15:00	0
0415-0019	2015-12-21 00:30:00	0
0415-0019	2015-12-21 00:45:00	0
0415-0019	2015-12-21 01:00:00	0
0415-0019	2015-12-21 01:15:00	0
0415-0019	2015-12-21 01:30:00	0
0415-0019	2015-12-21 01:45:00	0
0415-0019	2015-12-21 02:00:00	44
0415-0019	2015-12-21 02:15:00	46
0415-0019	2015-12-21 02:30:00	14
0415-0019	2015-12-21 02:45:00	0
0415-0019	2015-12-21 03:00:00	0
0415-0019	2015-12-21 03:15:00	0
0415-0019	2015-12-21 03:30:00	0
0415-0019	2015-12-21 03:45:00	0
0415-0019	2015-12-21 04:00:00	0
0415-0019	2015-12-21 04:15:00	0
0415-0019	2015-12-21 04:30:00	0
0415-0019	2015-12-21 04:45:00	4
0415-0019	2015-12-21 05:00:00	0
0415-0019	2015-12-21 05:15:00	0
0415-0019	2015-12-21 05:30:00	0
0415-0019	2015-12-21 05:45:00	0
0415-0019	2015-12-21 06:00:00	7
0415-0019	2015-12-21 06:15:00	0
0415-0019	2015-12-21 06:30:00	0
0415-0019	2015-12-21 06:45:00	6
0415-0019	2015-12-21 07:00:00	0
0415-0019	2015-12-21 07:15:00	0
0415-0019	2015-12-21 07:30:00	0
0415-0019	2015-12-21 07:45:00	38
0415-0019	2015-12-21 08:00:00	0
0415-0019	2015-12-21 08:15:00	0
0415-0019	2015-12-21 08:30:00	182
0415-0019	2015-12-21 08:45:00	0
0415-0019	2015-12-21 09:00:00	212
0415-0019	2015-12-21 09:15:00	268
0415-0019	2015-12-21 09:30:00	332
0415-0019	2015-12-21 09:45:00	69
0415-0019	2015-12-21 10:00:00	581
0415-0019	2015-12-21 10:15:00	122
0415-0019	2015-12-21 10:30:00	514
0415-0019	2015-12-21 10:45:00	34
0415-0019	2015-12-21 11:00:00	27
0415-0019	2015-12-21 11:15:00	53
0415-0019	2015-12-21 11:30:00	211
0415-0019	2015-12-21 11:45:00	193
0415-0019	2015-12-21 12:00:00	68
0415-0019	2015-12-21 12:15:00	53
0415-0019	2015-12-21 12:30:00	175
0415-0019	2015-12-21 12:45:00	30
0415-0019	2015-12-21 13:00:00	15
0415-0019	2015-12-21 13:15:00	24
0415-0019	2015-12-21 13:30:00	365
0415-0019	2015-12-21 13:45:00	119
0415-0019	2015-12-21 14:00:00	7
0415-0019	2015-12-21 14:15:00	362
0415-0019	2015-12-21 14:30:00	80
0415-0019	2015-12-21 14:45:00	10
0415-0019	2015-12-21 15:00:00	12
0415-0019	2015-12-21 15:15:00	38
0415-0019	2015-12-21 15:30:00	80
0415-0019	2015-12-21 15:45:00	556
0415-0019	2015-12-21 16:00:00	192
0415-0019	2015-12-21 16:15:00	12
0415-0019	2015-12-21 16:30:00	21
0415-0019	2015-12-21 16:45:00	14
0415-0019	2015-12-21 17:00:00	57
0415-0019	2015-12-21 17:15:00	171
0415-0019	2015-12-21 17:30:00	0
0415-0019	2015-12-21 17:45:00	13
0415-0019	2015-12-21 18:00:00	15
0415-0019	2015-12-21 18:15:00	283
0415-0019	2015-12-21 18:30:00	6
0415-0019	2015-12-21 18:45:00	14
0415-0019	2015-12-21 19:00:00	0
0415-0019	2015-12-21 19:15:00	16
0415-0019	2015-12-21 19:30:00	37
0415-0019	2015-12-21 19:45:00	0
0415-0019	2015-12-21 20:00:00	115
0415-0019	2015-12-21 20:15:00	0
0415-0019	2015-12-21 20:30:00	524
0415-0019	2015-12-21 20:45:00	175
0415-0019	2015-12-21 21:00:00	149
0415-0019	2015-12-21 21:15:00	63
0415-0019	2015-12-21 21:30:00	38
0415-0019	2015-12-21 21:45:00	45
0415-0019	2015-12-21 22:00:00	111
0415-0019	2015-12-21 22:15:00	36
0415-0019	2015-12-21 22:30:00	123
0415-0019	2015-12-21 22:45:00	35
0415-0019	2015-12-21 23:00:00	23
0415-0019	2015-12-21 23:15:00	223
0415-0019	2015-12-21 23:30:00	43
0415-0019	2015-12-21 23:45:00	30
0415-0019	2015-12-22 00:00:00	12
0415-0019	2015-12-22 00:15:00	0
0415-0019	2015-12-22 00:30:00	0
0415-0019	2015-12-22 00:45:00	0
0415-0019	2015-12-22 01:00:00	0
0415-0019	2015-12-22 01:15:00	0
0415-0019	2015-12-22 01:30:00	5
0415-0019	2015-12-22 01:45:00	0
0415-0019	2015-12-22 02:00:00	32
0415-0019	2015-12-22 02:15:00	0
0415-0019	2015-12-22 02:30:00	4
0415-0019	2015-12-22 02:45:00	25
0415-0019	2015-12-22 03:00:00	0
0415-0019	2015-12-22 03:15:00	0
0415-0019	2015-12-22 03:30:00	0
0415-0019	2015-12-22 03:45:00	0
0415-0019	2015-12-22 04:00:00	0
0415-0019	2015-12-22 04:15:00	0
0415-0019	2015-12-22 04:30:00	0
0415-0019	2015-12-22 04:45:00	0
0415-0019	2015-12-22 05:00:00	11
0415-0019	2015-12-22 05:15:00	14
0415-0019	2015-12-22 05:30:00	0
0415-0019	2015-12-22 05:45:00	0
0415-0019	2015-12-22 06:00:00	0
0415-0019	2015-12-22 06:15:00	0
0415-0019	2015-12-22 06:30:00	0
0415-0019	2015-12-22 06:45:00	6
0415-0019	2015-12-22 07:00:00	174
0415-0019	2015-12-22 07:15:00	96
0415-0019	2015-12-22 07:30:00	76
0415-0019	2015-12-22 07:45:00	243
0415-0019	2015-12-22 08:00:00	425
0415-0019	2015-12-22 08:15:00	314
0415-0019	2015-12-22 08:30:00	0
0415-0019	2015-12-22 08:45:00	15
0415-0019	2015-12-22 09:00:00	135
0415-0019	2015-12-22 09:15:00	144
0415-0019	2015-12-22 09:30:00	285
0415-0019	2015-12-22 09:45:00	60
0415-0019	2015-12-22 10:00:00	213
0415-0019	2015-12-22 10:15:00	166
0415-0019	2015-12-22 10:30:00	325
0415-0019	2015-12-22 10:45:00	96
0415-0019	2015-12-22 11:00:00	214
0415-0019	2015-12-22 11:15:00	114
0415-0019	2015-12-22 11:30:00	476
0415-0019	2015-12-22 11:45:00	15
0415-0019	2015-12-22 12:00:00	21
0415-0019	2015-12-22 12:15:00	354
0415-0019	2015-12-22 12:30:00	24
0415-0019	2015-12-22 12:45:00	0
0415-0019	2015-12-22 13:00:00	15
0415-0019	2015-12-22 13:15:00	76
0415-0019	2015-12-22 13:30:00	320
0415-0019	2015-12-22 13:45:00	98
0415-0019	2015-12-22 14:00:00	0
0415-0019	2015-12-22 14:15:00	0
0415-0019	2015-12-22 14:30:00	0
0415-0019	2015-12-22 14:45:00	0
0415-0019	2015-12-22 15:00:00	0
0415-0019	2015-12-22 15:15:00	0
0415-0019	2015-12-22 15:30:00	0
0415-0019	2015-12-22 15:45:00	0
0415-0019	2015-12-22 16:00:00	0
0415-0019	2015-12-22 16:15:00	0
0415-0019	2015-12-22 16:30:00	0
0415-0019	2015-12-22 16:45:00	0
0415-0019	2015-12-22 17:00:00	0
0415-0019	2015-12-22 17:15:00	0
0415-0019	2015-12-22 17:30:00	0
0415-0019	2015-12-22 17:45:00	0
0415-0019	2015-12-22 18:00:00	0
0415-0019	2015-12-22 18:15:00	0
0415-0019	2015-12-22 18:30:00	0
0415-0019	2015-12-22 18:45:00	0
0415-0019	2015-12-22 19:00:00	0
0415-0019	2015-12-22 19:15:00	0
0415-0019	2015-12-22 19:30:00	0
0415-0019	2015-12-22 19:45:00	0
0415-0019	2015-12-22 20:00:00	0
0415-0019	2015-12-22 20:15:00	0
0415-0019	2015-12-22 20:30:00	0
0415-0019	2015-12-22 20:45:00	0
0415-0019	2015-12-22 21:00:00	0
0415-0019	2015-12-22 21:15:00	0
0415-0019	2015-12-22 21:30:00	0
0415-0019	2015-12-22 21:45:00	0
0415-0019	2015-12-22 22:00:00	0
0415-0019	2015-12-22 22:15:00	0
0415-0019	2015-12-22 22:30:00	0
0415-0019	2015-12-22 22:45:00	0
0415-0019	2015-12-22 23:00:00	0
0415-0019	2015-12-22 23:15:00	0
0415-0019	2015-12-22 23:30:00	0
0415-0019	2015-12-22 23:45:00	0
