## Supplementary Data 2 for "Digital phenotyping by consumer wearables identifies sleep-associated markers of cardiovascular disease risk and biological aging": ActivityTable_0415-0033-NHC.tsv

0415-0033	2016-01-20 00:00:00	0
0415-0033	2016-01-20 00:15:00	0
0415-0033	2016-01-20 00:30:00	0
0415-0033	2016-01-20 00:45:00	0
0415-0033	2016-01-20 01:00:00	0
0415-0033	2016-01-20 01:15:00	0
0415-0033	2016-01-20 01:30:00	0
0415-0033	2016-01-20 01:45:00	0
0415-0033	2016-01-20 02:00:00	0
0415-0033	2016-01-20 02:15:00	0
0415-0033	2016-01-20 02:30:00	0
0415-0033	2016-01-20 02:45:00	0
0415-0033	2016-01-20 03:00:00	0
0415-0033	2016-01-20 03:15:00	0
0415-0033	2016-01-20 03:30:00	0
0415-0033	2016-01-20 03:45:00	0
0415-0033	2016-01-20 04:00:00	0
0415-0033	2016-01-20 04:15:00	0
0415-0033	2016-01-20 04:30:00	0
0415-0033	2016-01-20 04:45:00	0
0415-0033	2016-01-20 05:00:00	0
0415-0033	2016-01-20 05:15:00	0
0415-0033	2016-01-20 05:30:00	0
0415-0033	2016-01-20 05:45:00	0
0415-0033	2016-01-20 06:00:00	0
0415-0033	2016-01-20 06:15:00	0
0415-0033	2016-01-20 06:30:00	0
0415-0033	2016-01-20 06:45:00	0
0415-0033	2016-01-20 07:00:00	0
0415-0033	2016-01-20 07:15:00	0
0415-0033	2016-01-20 07:30:00	0
0415-0033	2016-01-20 07:45:00	0
0415-0033	2016-01-20 08:00:00	0
0415-0033	2016-01-20 08:15:00	13
0415-0033	2016-01-20 08:30:00	0
0415-0033	2016-01-20 08:45:00	0
0415-0033	2016-01-20 09:00:00	0
0415-0033	2016-01-20 09:15:00	0
0415-0033	2016-01-20 09:30:00	6
0415-0033	2016-01-20 09:45:00	0
0415-0033	2016-01-20 10:00:00	0
0415-0033	2016-01-20 10:15:00	10
0415-0033	2016-01-20 10:30:00	0
0415-0033	2016-01-20 10:45:00	67
0415-0033	2016-01-20 11:00:00	200
0415-0033	2016-01-20 11:15:00	57
0415-0033	2016-01-20 11:30:00	177
0415-0033	2016-01-20 11:45:00	42
0415-0033	2016-01-20 12:00:00	135
0415-0033	2016-01-20 12:15:00	0
0415-0033	2016-01-20 12:30:00	0
0415-0033	2016-01-20 12:45:00	0
0415-0033	2016-01-20 13:00:00	0
0415-0033	2016-01-20 13:15:00	170
0415-0033	2016-01-20 13:30:00	165
0415-0033	2016-01-20 13:45:00	85
0415-0033	2016-01-20 14:00:00	343
0415-0033	2016-01-20 14:15:00	203
0415-0033	2016-01-20 14:30:00	156
0415-0033	2016-01-20 14:45:00	0
0415-0033	2016-01-20 15:00:00	69
0415-0033	2016-01-20 15:15:00	128
0415-0033	2016-01-20 15:30:00	0
0415-0033	2016-01-20 15:45:00	140
0415-0033	2016-01-20 16:00:00	337
0415-0033	2016-01-20 16:15:00	216
0415-0033	2016-01-20 16:30:00	8
0415-0033	2016-01-20 16:45:00	0
0415-0033	2016-01-20 17:00:00	56
0415-0033	2016-01-20 17:15:00	57
0415-0033	2016-01-20 17:30:00	187
0415-0033	2016-01-20 17:45:00	368
0415-0033	2016-01-20 18:00:00	408
0415-0033	2016-01-20 18:15:00	11
0415-0033	2016-01-20 18:30:00	126
0415-0033	2016-01-20 18:45:00	207
0415-0033	2016-01-20 19:00:00	197
0415-0033	2016-01-20 19:15:00	74
0415-0033	2016-01-20 19:30:00	212
0415-0033	2016-01-20 19:45:00	224
0415-0033	2016-01-20 20:00:00	74
0415-0033	2016-01-20 20:15:00	213
0415-0033	2016-01-20 20:30:00	217
0415-0033	2016-01-20 20:45:00	317
0415-0033	2016-01-20 21:00:00	50
0415-0033	2016-01-20 21:15:00	0
0415-0033	2016-01-20 21:30:00	0
0415-0033	2016-01-20 21:45:00	11
0415-0033	2016-01-20 22:00:00	0
0415-0033	2016-01-20 22:15:00	0
0415-0033	2016-01-20 22:30:00	105
0415-0033	2016-01-20 22:45:00	10
0415-0033	2016-01-20 23:00:00	7
0415-0033	2016-01-20 23:15:00	21
0415-0033	2016-01-20 23:30:00	0
0415-0033	2016-01-20 23:45:00	57
0415-0033	2016-01-21 00:00:00	10
0415-0033	2016-01-21 00:15:00	0
0415-0033	2016-01-21 00:30:00	0
0415-0033	2016-01-21 00:45:00	0
0415-0033	2016-01-21 01:00:00	0
0415-0033	2016-01-21 01:15:00	0
0415-0033	2016-01-21 01:30:00	0
0415-0033	2016-01-21 01:45:00	0
0415-0033	2016-01-21 02:00:00	0
0415-0033	2016-01-21 02:15:00	0
0415-0033	2016-01-21 02:30:00	0
0415-0033	2016-01-21 02:45:00	0
0415-0033	2016-01-21 03:00:00	0
0415-0033	2016-01-21 03:15:00	0
0415-0033	2016-01-21 03:30:00	0
0415-0033	2016-01-21 03:45:00	0
0415-0033	2016-01-21 04:00:00	0
0415-0033	2016-01-21 04:15:00	0
0415-0033	2016-01-21 04:30:00	0
0415-0033	2016-01-21 04:45:00	0
0415-0033	2016-01-21 05:00:00	0
0415-0033	2016-01-21 05:15:00	0
0415-0033	2016-01-21 05:30:00	0
0415-0033	2016-01-21 05:45:00	0
0415-0033	2016-01-21 06:00:00	7
0415-0033	2016-01-21 06:15:00	293
0415-0033	2016-01-21 06:30:00	159
0415-0033	2016-01-21 06:45:00	135
0415-0033	2016-01-21 07:00:00	218
0415-0033	2016-01-21 07:15:00	25
0415-0033	2016-01-21 07:30:00	0
0415-0033	2016-01-21 07:45:00	22
0415-0033	2016-01-21 08:00:00	0
0415-0033	2016-01-21 08:15:00	182
0415-0033	2016-01-21 08:30:00	297
0415-0033	2016-01-21 08:45:00	48
0415-0033	2016-01-21 09:00:00	8
0415-0033	2016-01-21 09:15:00	14
0415-0033	2016-01-21 09:30:00	0
0415-0033	2016-01-21 09:45:00	41
0415-0033	2016-01-21 10:00:00	0
0415-0033	2016-01-21 10:15:00	0
0415-0033	2016-01-21 10:30:00	0
0415-0033	2016-01-21 10:45:00	0
0415-0033	2016-01-21 11:00:00	0
0415-0033	2016-01-21 11:15:00	0
0415-0033	2016-01-21 11:30:00	57
0415-0033	2016-01-21 11:45:00	6
0415-0033	2016-01-21 12:00:00	117
0415-0033	2016-01-21 12:15:00	85
0415-0033	2016-01-21 12:30:00	318
0415-0033	2016-01-21 12:45:00	104
0415-0033	2016-01-21 13:00:00	353
0415-0033	2016-01-21 13:15:00	458
0415-0033	2016-01-21 13:30:00	300
0415-0033	2016-01-21 13:45:00	426
0415-0033	2016-01-21 14:00:00	217
0415-0033	2016-01-21 14:15:00	45
0415-0033	2016-01-21 14:30:00	124
0415-0033	2016-01-21 14:45:00	88
0415-0033	2016-01-21 15:00:00	226
0415-0033	2016-01-21 15:15:00	118
0415-0033	2016-01-21 15:30:00	341
0415-0033	2016-01-21 15:45:00	302
0415-0033	2016-01-21 16:00:00	142
0415-0033	2016-01-21 16:15:00	220
0415-0033	2016-01-21 16:30:00	87
0415-0033	2016-01-21 16:45:00	62
0415-0033	2016-01-21 17:00:00	62
0415-0033	2016-01-21 17:15:00	175
0415-0033	2016-01-21 17:30:00	211
0415-0033	2016-01-21 17:45:00	40
0415-0033	2016-01-21 18:00:00	81
0415-0033	2016-01-21 18:15:00	115
0415-0033	2016-01-21 18:30:00	507
0415-0033	2016-01-21 18:45:00	156
0415-0033	2016-01-21 19:00:00	262
0415-0033	2016-01-21 19:15:00	74
0415-0033	2016-01-21 19:30:00	84
0415-0033	2016-01-21 19:45:00	19
0415-0033	2016-01-21 20:00:00	689
0415-0033	2016-01-21 20:15:00	73
0415-0033	2016-01-21 20:30:00	32
0415-0033	2016-01-21 20:45:00	207
0415-0033	2016-01-21 21:00:00	19
0415-0033	2016-01-21 21:15:00	0
0415-0033	2016-01-21 21:30:00	13
0415-0033	2016-01-21 21:45:00	18
0415-0033	2016-01-21 22:00:00	18
0415-0033	2016-01-21 22:15:00	0
0415-0033	2016-01-21 22:30:00	0
0415-0033	2016-01-21 22:45:00	0
0415-0033	2016-01-21 23:00:00	35
0415-0033	2016-01-21 23:15:00	71
0415-0033	2016-01-21 23:30:00	34
0415-0033	2016-01-21 23:45:00	9
0415-0033	2016-01-22 00:00:00	0
0415-0033	2016-01-22 00:15:00	0
0415-0033	2016-01-22 00:30:00	0
0415-0033	2016-01-22 00:45:00	0
0415-0033	2016-01-22 01:00:00	0
0415-0033	2016-01-22 01:15:00	0
0415-0033	2016-01-22 01:30:00	0
0415-0033	2016-01-22 01:45:00	0
0415-0033	2016-01-22 02:00:00	0
0415-0033	2016-01-22 02:15:00	0
0415-0033	2016-01-22 02:30:00	0
0415-0033	2016-01-22 02:45:00	0
0415-0033	2016-01-22 03:00:00	0
0415-0033	2016-01-22 03:15:00	0
0415-0033	2016-01-22 03:30:00	0
0415-0033	2016-01-22 03:45:00	0
0415-0033	2016-01-22 04:00:00	0
0415-0033	2016-01-22 04:15:00	0
0415-0033	2016-01-22 04:30:00	0
0415-0033	2016-01-22 04:45:00	0
0415-0033	2016-01-22 05:00:00	0
0415-0033	2016-01-22 05:15:00	0
0415-0033	2016-01-22 05:30:00	0
0415-0033	2016-01-22 05:45:00	0
0415-0033	2016-01-22 06:00:00	21
0415-0033	2016-01-22 06:15:00	211
0415-0033	2016-01-22 06:30:00	329
0415-0033	2016-01-22 06:45:00	16
0415-0033	2016-01-22 07:00:00	294
0415-0033	2016-01-22 07:15:00	136
0415-0033	2016-01-22 07:30:00	40
0415-0033	2016-01-22 07:45:00	238
0415-0033	2016-01-22 08:00:00	361
0415-0033	2016-01-22 08:15:00	137
0415-0033	2016-01-22 08:30:00	0
0415-0033	2016-01-22 08:45:00	282
0415-0033	2016-01-22 09:00:00	55
0415-0033	2016-01-22 09:15:00	361
0415-0033	2016-01-22 09:30:00	586
0415-0033	2016-01-22 09:45:00	122
0415-0033	2016-01-22 10:00:00	25
0415-0033	2016-01-22 10:15:00	57
0415-0033	2016-01-22 10:30:00	31
0415-0033	2016-01-22 10:45:00	0
0415-0033	2016-01-22 11:00:00	0
0415-0033	2016-01-22 11:15:00	0
0415-0033	2016-01-22 11:30:00	63
0415-0033	2016-01-22 11:45:00	122
0415-0033	2016-01-22 12:00:00	18
0415-0033	2016-01-22 12:15:00	0
0415-0033	2016-01-22 12:30:00	189
0415-0033	2016-01-22 12:45:00	183
0415-0033	2016-01-22 13:00:00	150
0415-0033	2016-01-22 13:15:00	444
0415-0033	2016-01-22 13:30:00	158
0415-0033	2016-01-22 13:45:00	42
0415-0033	2016-01-22 14:00:00	0
0415-0033	2016-01-22 14:15:00	65
0415-0033	2016-01-22 14:30:00	59
0415-0033	2016-01-22 14:45:00	9
0415-0033	2016-01-22 15:00:00	0
0415-0033	2016-01-22 15:15:00	105
0415-0033	2016-01-22 15:30:00	178
0415-0033	2016-01-22 15:45:00	109
0415-0033	2016-01-22 16:00:00	973
0415-0033	2016-01-22 16:15:00	1253
0415-0033	2016-01-22 16:30:00	916
0415-0033	2016-01-22 16:45:00	978
0415-0033	2016-01-22 17:00:00	586
0415-0033	2016-01-22 17:15:00	236
0415-0033	2016-01-22 17:30:00	130
0415-0033	2016-01-22 17:45:00	110
0415-0033	2016-01-22 18:00:00	198
0415-0033	2016-01-22 18:15:00	111
0415-0033	2016-01-22 18:30:00	68
0415-0033	2016-01-22 18:45:00	58
0415-0033	2016-01-22 19:00:00	42
0415-0033	2016-01-22 19:15:00	72
0415-0033	2016-01-22 19:30:00	73
0415-0033	2016-01-22 19:45:00	48
0415-0033	2016-01-22 20:00:00	14
0415-0033	2016-01-22 20:15:00	55
0415-0033	2016-01-22 20:30:00	86
0415-0033	2016-01-22 20:45:00	100
0415-0033	2016-01-22 21:00:00	75
0415-0033	2016-01-22 21:15:00	64
0415-0033	2016-01-22 21:30:00	35
0415-0033	2016-01-22 21:45:00	108
0415-0033	2016-01-22 22:00:00	46
0415-0033	2016-01-22 22:15:00	31
0415-0033	2016-01-22 22:30:00	7
0415-0033	2016-01-22 22:45:00	104
0415-0033	2016-01-22 23:00:00	107
0415-0033	2016-01-22 23:15:00	39
0415-0033	2016-01-22 23:30:00	0
0415-0033	2016-01-22 23:45:00	0
0415-0033	2016-01-23 00:00:00	0
0415-0033	2016-01-23 00:15:00	0
0415-0033	2016-01-23 00:30:00	154
0415-0033	2016-01-23 00:45:00	0
0415-0033	2016-01-23 01:00:00	0
0415-0033	2016-01-23 01:15:00	0
0415-0033	2016-01-23 01:30:00	0
0415-0033	2016-01-23 01:45:00	0
0415-0033	2016-01-23 02:00:00	0
0415-0033	2016-01-23 02:15:00	0
0415-0033	2016-01-23 02:30:00	0
0415-0033	2016-01-23 02:45:00	0
0415-0033	2016-01-23 03:00:00	0
0415-0033	2016-01-23 03:15:00	9
0415-0033	2016-01-23 03:30:00	0
0415-0033	2016-01-23 03:45:00	0
0415-0033	2016-01-23 04:00:00	0
0415-0033	2016-01-23 04:15:00	0
0415-0033	2016-01-23 04:30:00	0
0415-0033	2016-01-23 04:45:00	0
0415-0033	2016-01-23 05:00:00	0
0415-0033	2016-01-23 05:15:00	0
0415-0033	2016-01-23 05:30:00	0
0415-0033	2016-01-23 05:45:00	0
0415-0033	2016-01-23 06:00:00	0
0415-0033	2016-01-23 06:15:00	0
0415-0033	2016-01-23 06:30:00	11
0415-0033	2016-01-23 06:45:00	0
0415-0033	2016-01-23 07:00:00	0
0415-0033	2016-01-23 07:15:00	0
0415-0033	2016-01-23 07:30:00	0
0415-0033	2016-01-23 07:45:00	0
0415-0033	2016-01-23 08:00:00	0
0415-0033	2016-01-23 08:15:00	0
0415-0033	2016-01-23 08:30:00	0
0415-0033	2016-01-23 08:45:00	48
0415-0033	2016-01-23 09:00:00	102
0415-0033	2016-01-23 09:15:00	51
0415-0033	2016-01-23 09:30:00	32
0415-0033	2016-01-23 09:45:00	302
0415-0033	2016-01-23 10:00:00	70
0415-0033	2016-01-23 10:15:00	223
0415-0033	2016-01-23 10:30:00	165
0415-0033	2016-01-23 10:45:00	480
0415-0033	2016-01-23 11:00:00	189
0415-0033	2016-01-23 11:15:00	41
0415-0033	2016-01-23 11:30:00	0
0415-0033	2016-01-23 11:45:00	95
0415-0033	2016-01-23 12:00:00	17
0415-0033	2016-01-23 12:15:00	293
0415-0033	2016-01-23 12:30:00	87
0415-0033	2016-01-23 12:45:00	216
0415-0033	2016-01-23 13:00:00	18
0415-0033	2016-01-23 13:15:00	50
0415-0033	2016-01-23 13:30:00	166
0415-0033	2016-01-23 13:45:00	289
0415-0033	2016-01-23 14:00:00	126
0415-0033	2016-01-23 14:15:00	46
0415-0033	2016-01-23 14:30:00	86
0415-0033	2016-01-23 14:45:00	68
0415-0033	2016-01-23 15:00:00	0
0415-0033	2016-01-23 15:15:00	72
0415-0033	2016-01-23 15:30:00	113
0415-0033	2016-01-23 15:45:00	103
0415-0033	2016-01-23 16:00:00	19
0415-0033	2016-01-23 16:15:00	150
0415-0033	2016-01-23 16:30:00	119
0415-0033	2016-01-23 16:45:00	114
0415-0033	2016-01-23 17:00:00	284
0415-0033	2016-01-23 17:15:00	208
0415-0033	2016-01-23 17:30:00	294
0415-0033	2016-01-23 17:45:00	196
0415-0033	2016-01-23 18:00:00	119
0415-0033	2016-01-23 18:15:00	232
0415-0033	2016-01-23 18:30:00	195
0415-0033	2016-01-23 18:45:00	224
0415-0033	2016-01-23 19:00:00	86
0415-0033	2016-01-23 19:15:00	69
0415-0033	2016-01-23 19:30:00	305
0415-0033	2016-01-23 19:45:00	605
0415-0033	2016-01-23 20:00:00	217
0415-0033	2016-01-23 20:15:00	331
0415-0033	2016-01-23 20:30:00	262
0415-0033	2016-01-23 20:45:00	35
0415-0033	2016-01-23 21:00:00	192
0415-0033	2016-01-23 21:15:00	222
0415-0033	2016-01-23 21:30:00	187
0415-0033	2016-01-23 21:45:00	145
0415-0033	2016-01-23 22:00:00	379
0415-0033	2016-01-23 22:15:00	94
0415-0033	2016-01-23 22:30:00	303
0415-0033	2016-01-23 22:45:00	275
0415-0033	2016-01-23 23:00:00	61
0415-0033	2016-01-23 23:15:00	0
0415-0033	2016-01-23 23:30:00	25
0415-0033	2016-01-23 23:45:00	31
0415-0033	2016-01-24 00:00:00	10
0415-0033	2016-01-24 00:15:00	70
0415-0033	2016-01-24 00:30:00	0
0415-0033	2016-01-24 00:45:00	0
0415-0033	2016-01-24 01:00:00	0
0415-0033	2016-01-24 01:15:00	28
0415-0033	2016-01-24 01:30:00	0
0415-0033	2016-01-24 01:45:00	0
0415-0033	2016-01-24 02:00:00	0
0415-0033	2016-01-24 02:15:00	0
0415-0033	2016-01-24 02:30:00	0
0415-0033	2016-01-24 02:45:00	0
0415-0033	2016-01-24 03:00:00	0
0415-0033	2016-01-24 03:15:00	0
0415-0033	2016-01-24 03:30:00	0
0415-0033	2016-01-24 03:45:00	0
0415-0033	2016-01-24 04:00:00	0
0415-0033	2016-01-24 04:15:00	6
0415-0033	2016-01-24 04:30:00	0
0415-0033	2016-01-24 04:45:00	0
0415-0033	2016-01-24 05:00:00	0
0415-0033	2016-01-24 05:15:00	10
0415-0033	2016-01-24 05:30:00	0
0415-0033	2016-01-24 05:45:00	0
0415-0033	2016-01-24 06:00:00	0
0415-0033	2016-01-24 06:15:00	0
0415-0033	2016-01-24 06:30:00	11
0415-0033	2016-01-24 06:45:00	0
0415-0033	2016-01-24 07:00:00	9
0415-0033	2016-01-24 07:15:00	0
0415-0033	2016-01-24 07:30:00	0
0415-0033	2016-01-24 07:45:00	0
0415-0033	2016-01-24 08:00:00	0
0415-0033	2016-01-24 08:15:00	0
0415-0033	2016-01-24 08:30:00	0
0415-0033	2016-01-24 08:45:00	8
0415-0033	2016-01-24 09:00:00	13
0415-0033	2016-01-24 09:15:00	0
0415-0033	2016-01-24 09:30:00	0
0415-0033	2016-01-24 09:45:00	0
0415-0033	2016-01-24 10:00:00	6
0415-0033	2016-01-24 10:15:00	0
0415-0033	2016-01-24 10:30:00	10
0415-0033	2016-01-24 10:45:00	75
0415-0033	2016-01-24 11:00:00	85
0415-0033	2016-01-24 11:15:00	19
0415-0033	2016-01-24 11:30:00	0
0415-0033	2016-01-24 11:45:00	109
0415-0033	2016-01-24 12:00:00	128
0415-0033	2016-01-24 12:15:00	72
0415-0033	2016-01-24 12:30:00	72
0415-0033	2016-01-24 12:45:00	184
0415-0033	2016-01-24 13:00:00	323
0415-0033	2016-01-24 13:15:00	46
0415-0033	2016-01-24 13:30:00	38
0415-0033	2016-01-24 13:45:00	259
0415-0033	2016-01-24 14:00:00	301
0415-0033	2016-01-24 14:15:00	678
0415-0033	2016-01-24 14:30:00	165
0415-0033	2016-01-24 14:45:00	172
0415-0033	2016-01-24 15:00:00	103
0415-0033	2016-01-24 15:15:00	14
0415-0033	2016-01-24 15:30:00	65
0415-0033	2016-01-24 15:45:00	584
0415-0033	2016-01-24 16:00:00	327
0415-0033	2016-01-24 16:15:00	403
0415-0033	2016-01-24 16:30:00	333
0415-0033	2016-01-24 16:45:00	302
0415-0033	2016-01-24 17:00:00	233
0415-0033	2016-01-24 17:15:00	839
0415-0033	2016-01-24 17:30:00	55
0415-0033	2016-01-24 17:45:00	113
0415-0033	2016-01-24 18:00:00	289
0415-0033	2016-01-24 18:15:00	116
0415-0033	2016-01-24 18:30:00	193
0415-0033	2016-01-24 18:45:00	136
0415-0033	2016-01-24 19:00:00	133
0415-0033	2016-01-24 19:15:00	227
0415-0033	2016-01-24 19:30:00	0
0415-0033	2016-01-24 19:45:00	0
0415-0033	2016-01-24 20:00:00	80
0415-0033	2016-01-24 20:15:00	28
0415-0033	2016-01-24 20:30:00	54
0415-0033	2016-01-24 20:45:00	154
0415-0033	2016-01-24 21:00:00	61
0415-0033	2016-01-24 21:15:00	0
0415-0033	2016-01-24 21:30:00	102
0415-0033	2016-01-24 21:45:00	0
0415-0033	2016-01-24 22:00:00	0
0415-0033	2016-01-24 22:15:00	57
0415-0033	2016-01-24 22:30:00	29
0415-0033	2016-01-24 22:45:00	5
0415-0033	2016-01-24 23:00:00	22
0415-0033	2016-01-24 23:15:00	0
0415-0033	2016-01-24 23:30:00	21
0415-0033	2016-01-24 23:45:00	0
0415-0033	2016-01-25 00:00:00	50
0415-0033	2016-01-25 00:15:00	22
0415-0033	2016-01-25 00:30:00	0
0415-0033	2016-01-25 00:45:00	65
0415-0033	2016-01-25 01:00:00	0
0415-0033	2016-01-25 01:15:00	0
0415-0033	2016-01-25 01:30:00	0
0415-0033	2016-01-25 01:45:00	14
0415-0033	2016-01-25 02:00:00	6
0415-0033	2016-01-25 02:15:00	0
0415-0033	2016-01-25 02:30:00	0
0415-0033	2016-01-25 02:45:00	0
0415-0033	2016-01-25 03:00:00	0
0415-0033	2016-01-25 03:15:00	0
0415-0033	2016-01-25 03:30:00	0
0415-0033	2016-01-25 03:45:00	0
0415-0033	2016-01-25 04:00:00	0
0415-0033	2016-01-25 04:15:00	0
0415-0033	2016-01-25 04:30:00	0
0415-0033	2016-01-25 04:45:00	0
0415-0033	2016-01-25 05:00:00	0
0415-0033	2016-01-25 05:15:00	0
0415-0033	2016-01-25 05:30:00	7
0415-0033	2016-01-25 05:45:00	0
0415-0033	2016-01-25 06:00:00	4
0415-0033	2016-01-25 06:15:00	68
0415-0033	2016-01-25 06:30:00	0
0415-0033	2016-01-25 06:45:00	0
0415-0033	2016-01-25 07:00:00	0
0415-0033	2016-01-25 07:15:00	0
0415-0033	2016-01-25 07:30:00	0
0415-0033	2016-01-25 07:45:00	0
0415-0033	2016-01-25 08:00:00	0
0415-0033	2016-01-25 08:15:00	0
0415-0033	2016-01-25 08:30:00	0
0415-0033	2016-01-25 08:45:00	0
0415-0033	2016-01-25 09:00:00	0
0415-0033	2016-01-25 09:15:00	0
0415-0033	2016-01-25 09:30:00	0
0415-0033	2016-01-25 09:45:00	0
0415-0033	2016-01-25 10:00:00	0
0415-0033	2016-01-25 10:15:00	0
0415-0033	2016-01-25 10:30:00	0
0415-0033	2016-01-25 10:45:00	0
0415-0033	2016-01-25 11:00:00	0
0415-0033	2016-01-25 11:15:00	0
0415-0033	2016-01-25 11:30:00	0
0415-0033	2016-01-25 11:45:00	0
0415-0033	2016-01-25 12:00:00	0
0415-0033	2016-01-25 12:15:00	0
0415-0033	2016-01-25 12:30:00	0
0415-0033	2016-01-25 12:45:00	0
0415-0033	2016-01-25 13:00:00	159
0415-0033	2016-01-25 13:15:00	65
0415-0033	2016-01-25 13:30:00	122
0415-0033	2016-01-25 13:45:00	395
0415-0033	2016-01-25 14:00:00	731
0415-0033	2016-01-25 14:15:00	118
0415-0033	2016-01-25 14:30:00	495
0415-0033	2016-01-25 14:45:00	1104
0415-0033	2016-01-25 15:00:00	543
0415-0033	2016-01-25 15:15:00	95
0415-0033	2016-01-25 15:30:00	110
0415-0033	2016-01-25 15:45:00	119
0415-0033	2016-01-25 16:00:00	99
0415-0033	2016-01-25 16:15:00	176
0415-0033	2016-01-25 16:30:00	42
0415-0033	2016-01-25 16:45:00	0
0415-0033	2016-01-25 17:00:00	33
0415-0033	2016-01-25 17:15:00	12
0415-0033	2016-01-25 17:30:00	110
0415-0033	2016-01-25 17:45:00	143
0415-0033	2016-01-25 18:00:00	75
0415-0033	2016-01-25 18:15:00	165
0415-0033	2016-01-25 18:30:00	341
0415-0033	2016-01-25 18:45:00	17
0415-0033	2016-01-25 19:00:00	11
0415-0033	2016-01-25 19:15:00	8
0415-0033	2016-01-25 19:30:00	50
0415-0033	2016-01-25 19:45:00	26
0415-0033	2016-01-25 20:00:00	22
0415-0033	2016-01-25 20:15:00	63
0415-0033	2016-01-25 20:30:00	283
0415-0033	2016-01-25 20:45:00	73
0415-0033	2016-01-25 21:00:00	0
0415-0033	2016-01-25 21:15:00	0
0415-0033	2016-01-25 21:30:00	0
0415-0033	2016-01-25 21:45:00	0
0415-0033	2016-01-25 22:00:00	27
0415-0033	2016-01-25 22:15:00	36
0415-0033	2016-01-25 22:30:00	12
0415-0033	2016-01-25 22:45:00	32
0415-0033	2016-01-25 23:00:00	18
0415-0033	2016-01-25 23:15:00	63
0415-0033	2016-01-25 23:30:00	0
0415-0033	2016-01-25 23:45:00	0
0415-0033	2016-01-26 00:00:00	0
0415-0033	2016-01-26 00:15:00	42
0415-0033	2016-01-26 00:30:00	46
0415-0033	2016-01-26 00:45:00	4
0415-0033	2016-01-26 01:00:00	0
0415-0033	2016-01-26 01:15:00	0
0415-0033	2016-01-26 01:30:00	0
0415-0033	2016-01-26 01:45:00	0
0415-0033	2016-01-26 02:00:00	0
0415-0033	2016-01-26 02:15:00	0
0415-0033	2016-01-26 02:30:00	0
0415-0033	2016-01-26 02:45:00	0
0415-0033	2016-01-26 03:00:00	0
0415-0033	2016-01-26 03:15:00	0
0415-0033	2016-01-26 03:30:00	0
0415-0033	2016-01-26 03:45:00	0
0415-0033	2016-01-26 04:00:00	0
0415-0033	2016-01-26 04:15:00	0
0415-0033	2016-01-26 04:30:00	8
0415-0033	2016-01-26 04:45:00	0
0415-0033	2016-01-26 05:00:00	0
0415-0033	2016-01-26 05:15:00	0
0415-0033	2016-01-26 05:30:00	0
0415-0033	2016-01-26 05:45:00	0
0415-0033	2016-01-26 06:00:00	17
0415-0033	2016-01-26 06:15:00	47
0415-0033	2016-01-26 06:30:00	253
0415-0033	2016-01-26 06:45:00	154
0415-0033	2016-01-26 07:00:00	45
0415-0033	2016-01-26 07:15:00	133
0415-0033	2016-01-26 07:30:00	0
0415-0033	2016-01-26 07:45:00	39
0415-0033	2016-01-26 08:00:00	174
0415-0033	2016-01-26 08:15:00	120
0415-0033	2016-01-26 08:30:00	75
0415-0033	2016-01-26 08:45:00	102
0415-0033	2016-01-26 09:00:00	0
0415-0033	2016-01-26 09:15:00	0
0415-0033	2016-01-26 09:30:00	0
0415-0033	2016-01-26 09:45:00	0
0415-0033	2016-01-26 10:00:00	0
0415-0033	2016-01-26 10:15:00	0
0415-0033	2016-01-26 10:30:00	0
0415-0033	2016-01-26 10:45:00	0
0415-0033	2016-01-26 11:00:00	0
0415-0033	2016-01-26 11:15:00	0
0415-0033	2016-01-26 11:30:00	0
0415-0033	2016-01-26 11:45:00	0
0415-0033	2016-01-26 12:00:00	0
0415-0033	2016-01-26 12:15:00	0
0415-0033	2016-01-26 12:30:00	0
0415-0033	2016-01-26 12:45:00	0
0415-0033	2016-01-26 13:00:00	0
0415-0033	2016-01-26 13:15:00	0
0415-0033	2016-01-26 13:30:00	0
0415-0033	2016-01-26 13:45:00	0
0415-0033	2016-01-26 14:00:00	0
0415-0033	2016-01-26 14:15:00	0
0415-0033	2016-01-26 14:30:00	0
0415-0033	2016-01-26 14:45:00	0
0415-0033	2016-01-26 15:00:00	0
0415-0033	2016-01-26 15:15:00	0
0415-0033	2016-01-26 15:30:00	0
0415-0033	2016-01-26 15:45:00	0
0415-0033	2016-01-26 16:00:00	0
0415-0033	2016-01-26 16:15:00	0
0415-0033	2016-01-26 16:30:00	0
0415-0033	2016-01-26 16:45:00	0
0415-0033	2016-01-26 17:00:00	0
0415-0033	2016-01-26 17:15:00	0
0415-0033	2016-01-26 17:30:00	0
0415-0033	2016-01-26 17:45:00	0
0415-0033	2016-01-26 18:00:00	0
0415-0033	2016-01-26 18:15:00	0
0415-0033	2016-01-26 18:30:00	0
0415-0033	2016-01-26 18:45:00	0
0415-0033	2016-01-26 19:00:00	0
0415-0033	2016-01-26 19:15:00	0
0415-0033	2016-01-26 19:30:00	0
0415-0033	2016-01-26 19:45:00	0
0415-0033	2016-01-26 20:00:00	0
0415-0033	2016-01-26 20:15:00	0
0415-0033	2016-01-26 20:30:00	0
0415-0033	2016-01-26 20:45:00	0
0415-0033	2016-01-26 21:00:00	0
0415-0033	2016-01-26 21:15:00	0
0415-0033	2016-01-26 21:30:00	0
0415-0033	2016-01-26 21:45:00	0
0415-0033	2016-01-26 22:00:00	0
0415-0033	2016-01-26 22:15:00	0
0415-0033	2016-01-26 22:30:00	0
0415-0033	2016-01-26 22:45:00	0
0415-0033	2016-01-26 23:00:00	0
0415-0033	2016-01-26 23:15:00	0
0415-0033	2016-01-26 23:30:00	0
0415-0033	2016-01-26 23:45:00	0
