## Supplementary Data 2 for "Digital phenotyping by consumer wearables identifies sleep-associated markers of cardiovascular disease risk and biological aging": ActivityTable_0415-0039-NHC.tsv

0415-0039	2016-02-13 00:00:00	0
0415-0039	2016-02-13 00:15:00	0
0415-0039	2016-02-13 00:30:00	0
0415-0039	2016-02-13 00:45:00	0
0415-0039	2016-02-13 01:00:00	0
0415-0039	2016-02-13 01:15:00	0
0415-0039	2016-02-13 01:30:00	0
0415-0039	2016-02-13 01:45:00	0
0415-0039	2016-02-13 02:00:00	0
0415-0039	2016-02-13 02:15:00	0
0415-0039	2016-02-13 02:30:00	0
0415-0039	2016-02-13 02:45:00	0
0415-0039	2016-02-13 03:00:00	0
0415-0039	2016-02-13 03:15:00	0
0415-0039	2016-02-13 03:30:00	0
0415-0039	2016-02-13 03:45:00	0
0415-0039	2016-02-13 04:00:00	0
0415-0039	2016-02-13 04:15:00	0
0415-0039	2016-02-13 04:30:00	0
0415-0039	2016-02-13 04:45:00	0
0415-0039	2016-02-13 05:00:00	0
0415-0039	2016-02-13 05:15:00	0
0415-0039	2016-02-13 05:30:00	0
0415-0039	2016-02-13 05:45:00	0
0415-0039	2016-02-13 06:00:00	0
0415-0039	2016-02-13 06:15:00	0
0415-0039	2016-02-13 06:30:00	0
0415-0039	2016-02-13 06:45:00	0
0415-0039	2016-02-13 07:00:00	0
0415-0039	2016-02-13 07:15:00	0
0415-0039	2016-02-13 07:30:00	0
0415-0039	2016-02-13 07:45:00	0
0415-0039	2016-02-13 08:00:00	0
0415-0039	2016-02-13 08:15:00	0
0415-0039	2016-02-13 08:30:00	0
0415-0039	2016-02-13 08:45:00	0
0415-0039	2016-02-13 09:00:00	0
0415-0039	2016-02-13 09:15:00	0
0415-0039	2016-02-13 09:30:00	0
0415-0039	2016-02-13 09:45:00	0
0415-0039	2016-02-13 10:00:00	0
0415-0039	2016-02-13 10:15:00	0
0415-0039	2016-02-13 10:30:00	0
0415-0039	2016-02-13 10:45:00	0
0415-0039	2016-02-13 11:00:00	168
0415-0039	2016-02-13 11:15:00	234
0415-0039	2016-02-13 11:30:00	154
0415-0039	2016-02-13 11:45:00	236
0415-0039	2016-02-13 12:00:00	325
0415-0039	2016-02-13 12:15:00	0
0415-0039	2016-02-13 12:30:00	69
0415-0039	2016-02-13 12:45:00	7
0415-0039	2016-02-13 13:00:00	39
0415-0039	2016-02-13 13:15:00	0
0415-0039	2016-02-13 13:30:00	205
0415-0039	2016-02-13 13:45:00	558
0415-0039	2016-02-13 14:00:00	349
0415-0039	2016-02-13 14:15:00	79
0415-0039	2016-02-13 14:30:00	231
0415-0039	2016-02-13 14:45:00	298
0415-0039	2016-02-13 15:00:00	403
0415-0039	2016-02-13 15:15:00	293
0415-0039	2016-02-13 15:30:00	0
0415-0039	2016-02-13 15:45:00	0
0415-0039	2016-02-13 16:00:00	16
0415-0039	2016-02-13 16:15:00	0
0415-0039	2016-02-13 16:30:00	166
0415-0039	2016-02-13 16:45:00	8
0415-0039	2016-02-13 17:00:00	17
0415-0039	2016-02-13 17:15:00	28
0415-0039	2016-02-13 17:30:00	56
0415-0039	2016-02-13 17:45:00	25
0415-0039	2016-02-13 18:00:00	130
0415-0039	2016-02-13 18:15:00	0
0415-0039	2016-02-13 18:30:00	34
0415-0039	2016-02-13 18:45:00	78
0415-0039	2016-02-13 19:00:00	154
0415-0039	2016-02-13 19:15:00	0
0415-0039	2016-02-13 19:30:00	13
0415-0039	2016-02-13 19:45:00	0
0415-0039	2016-02-13 20:00:00	0
0415-0039	2016-02-13 20:15:00	0
0415-0039	2016-02-13 20:30:00	0
0415-0039	2016-02-13 20:45:00	0
0415-0039	2016-02-13 21:00:00	0
0415-0039	2016-02-13 21:15:00	0
0415-0039	2016-02-13 21:30:00	0
0415-0039	2016-02-13 21:45:00	0
0415-0039	2016-02-13 22:00:00	0
0415-0039	2016-02-13 22:15:00	7
0415-0039	2016-02-13 22:30:00	0
0415-0039	2016-02-13 22:45:00	0
0415-0039	2016-02-13 23:00:00	0
0415-0039	2016-02-13 23:15:00	0
0415-0039	2016-02-13 23:30:00	0
0415-0039	2016-02-13 23:45:00	0
0415-0039	2016-02-14 00:00:00	0
0415-0039	2016-02-14 00:15:00	32
0415-0039	2016-02-14 00:30:00	0
0415-0039	2016-02-14 00:45:00	0
0415-0039	2016-02-14 01:00:00	0
0415-0039	2016-02-14 01:15:00	0
0415-0039	2016-02-14 01:30:00	0
0415-0039	2016-02-14 01:45:00	10
0415-0039	2016-02-14 02:00:00	0
0415-0039	2016-02-14 02:15:00	0
0415-0039	2016-02-14 02:30:00	0
0415-0039	2016-02-14 02:45:00	0
0415-0039	2016-02-14 03:00:00	0
0415-0039	2016-02-14 03:15:00	0
0415-0039	2016-02-14 03:30:00	63
0415-0039	2016-02-14 03:45:00	0
0415-0039	2016-02-14 04:00:00	0
0415-0039	2016-02-14 04:15:00	0
0415-0039	2016-02-14 04:30:00	0
0415-0039	2016-02-14 04:45:00	0
0415-0039	2016-02-14 05:00:00	0
0415-0039	2016-02-14 05:15:00	0
0415-0039	2016-02-14 05:30:00	0
0415-0039	2016-02-14 05:45:00	0
0415-0039	2016-02-14 06:00:00	0
0415-0039	2016-02-14 06:15:00	0
0415-0039	2016-02-14 06:30:00	0
0415-0039	2016-02-14 06:45:00	0
0415-0039	2016-02-14 07:00:00	0
0415-0039	2016-02-14 07:15:00	0
0415-0039	2016-02-14 07:30:00	0
0415-0039	2016-02-14 07:45:00	0
0415-0039	2016-02-14 08:00:00	0
0415-0039	2016-02-14 08:15:00	0
0415-0039	2016-02-14 08:30:00	0
0415-0039	2016-02-14 08:45:00	0
0415-0039	2016-02-14 09:00:00	0
0415-0039	2016-02-14 09:15:00	0
0415-0039	2016-02-14 09:30:00	0
0415-0039	2016-02-14 09:45:00	0
0415-0039	2016-02-14 10:00:00	0
0415-0039	2016-02-14 10:15:00	0
0415-0039	2016-02-14 10:30:00	0
0415-0039	2016-02-14 10:45:00	33
0415-0039	2016-02-14 11:00:00	39
0415-0039	2016-02-14 11:15:00	57
0415-0039	2016-02-14 11:30:00	20
0415-0039	2016-02-14 11:45:00	79
0415-0039	2016-02-14 12:00:00	96
0415-0039	2016-02-14 12:15:00	7
0415-0039	2016-02-14 12:30:00	133
0415-0039	2016-02-14 12:45:00	43
0415-0039	2016-02-14 13:00:00	74
0415-0039	2016-02-14 13:15:00	24
0415-0039	2016-02-14 13:30:00	205
0415-0039	2016-02-14 13:45:00	0
0415-0039	2016-02-14 14:00:00	80
0415-0039	2016-02-14 14:15:00	205
0415-0039	2016-02-14 14:30:00	17
0415-0039	2016-02-14 14:45:00	45
0415-0039	2016-02-14 15:00:00	62
0415-0039	2016-02-14 15:15:00	40
0415-0039	2016-02-14 15:30:00	61
0415-0039	2016-02-14 15:45:00	50
0415-0039	2016-02-14 16:00:00	94
0415-0039	2016-02-14 16:15:00	126
0415-0039	2016-02-14 16:30:00	99
0415-0039	2016-02-14 16:45:00	34
0415-0039	2016-02-14 17:00:00	67
0415-0039	2016-02-14 17:15:00	103
0415-0039	2016-02-14 17:30:00	11
0415-0039	2016-02-14 17:45:00	0
0415-0039	2016-02-14 18:00:00	0
0415-0039	2016-02-14 18:15:00	153
0415-0039	2016-02-14 18:30:00	22
0415-0039	2016-02-14 18:45:00	0
0415-0039	2016-02-14 19:00:00	0
0415-0039	2016-02-14 19:15:00	0
0415-0039	2016-02-14 19:30:00	0
0415-0039	2016-02-14 19:45:00	0
0415-0039	2016-02-14 20:00:00	0
0415-0039	2016-02-14 20:15:00	0
0415-0039	2016-02-14 20:30:00	0
0415-0039	2016-02-14 20:45:00	0
0415-0039	2016-02-14 21:00:00	4
0415-0039	2016-02-14 21:15:00	0
0415-0039	2016-02-14 21:30:00	0
0415-0039	2016-02-14 21:45:00	0
0415-0039	2016-02-14 22:00:00	81
0415-0039	2016-02-14 22:15:00	69
0415-0039	2016-02-14 22:30:00	170
0415-0039	2016-02-14 22:45:00	24
0415-0039	2016-02-14 23:00:00	0
0415-0039	2016-02-14 23:15:00	5
0415-0039	2016-02-14 23:30:00	87
0415-0039	2016-02-14 23:45:00	0
0415-0039	2016-02-15 00:00:00	0
0415-0039	2016-02-15 00:15:00	0
0415-0039	2016-02-15 00:30:00	0
0415-0039	2016-02-15 00:45:00	0
0415-0039	2016-02-15 01:00:00	0
0415-0039	2016-02-15 01:15:00	0
0415-0039	2016-02-15 01:30:00	0
0415-0039	2016-02-15 01:45:00	0
0415-0039	2016-02-15 02:00:00	0
0415-0039	2016-02-15 02:15:00	0
0415-0039	2016-02-15 02:30:00	0
0415-0039	2016-02-15 02:45:00	0
0415-0039	2016-02-15 03:00:00	0
0415-0039	2016-02-15 03:15:00	0
0415-0039	2016-02-15 03:30:00	0
0415-0039	2016-02-15 03:45:00	0
0415-0039	2016-02-15 04:00:00	0
0415-0039	2016-02-15 04:15:00	0
0415-0039	2016-02-15 04:30:00	0
0415-0039	2016-02-15 04:45:00	0
0415-0039	2016-02-15 05:00:00	0
0415-0039	2016-02-15 05:15:00	0
0415-0039	2016-02-15 05:30:00	0
0415-0039	2016-02-15 05:45:00	0
0415-0039	2016-02-15 06:00:00	81
0415-0039	2016-02-15 06:15:00	50
0415-0039	2016-02-15 06:30:00	26
0415-0039	2016-02-15 06:45:00	135
0415-0039	2016-02-15 07:00:00	162
0415-0039	2016-02-15 07:15:00	609
0415-0039	2016-02-15 07:30:00	167
0415-0039	2016-02-15 07:45:00	404
0415-0039	2016-02-15 08:00:00	307
0415-0039	2016-02-15 08:15:00	364
0415-0039	2016-02-15 08:30:00	149
0415-0039	2016-02-15 08:45:00	77
0415-0039	2016-02-15 09:00:00	52
0415-0039	2016-02-15 09:15:00	71
0415-0039	2016-02-15 09:30:00	255
0415-0039	2016-02-15 09:45:00	218
0415-0039	2016-02-15 10:00:00	7
0415-0039	2016-02-15 10:15:00	8
0415-0039	2016-02-15 10:30:00	354
0415-0039	2016-02-15 10:45:00	152
0415-0039	2016-02-15 11:00:00	0
0415-0039	2016-02-15 11:15:00	358
0415-0039	2016-02-15 11:30:00	1107
0415-0039	2016-02-15 11:45:00	429
0415-0039	2016-02-15 12:00:00	18
0415-0039	2016-02-15 12:15:00	216
0415-0039	2016-02-15 12:30:00	1201
0415-0039	2016-02-15 12:45:00	753
0415-0039	2016-02-15 13:00:00	0
0415-0039	2016-02-15 13:15:00	300
0415-0039	2016-02-15 13:30:00	0
0415-0039	2016-02-15 13:45:00	247
0415-0039	2016-02-15 14:00:00	0
0415-0039	2016-02-15 14:15:00	20
0415-0039	2016-02-15 14:30:00	55
0415-0039	2016-02-15 14:45:00	133
0415-0039	2016-02-15 15:00:00	23
0415-0039	2016-02-15 15:15:00	20
0415-0039	2016-02-15 15:30:00	0
0415-0039	2016-02-15 15:45:00	311
0415-0039	2016-02-15 16:00:00	6
0415-0039	2016-02-15 16:15:00	0
0415-0039	2016-02-15 16:30:00	0
0415-0039	2016-02-15 16:45:00	303
0415-0039	2016-02-15 17:00:00	10
0415-0039	2016-02-15 17:15:00	9
0415-0039	2016-02-15 17:30:00	290
0415-0039	2016-02-15 17:45:00	115
0415-0039	2016-02-15 18:00:00	5
0415-0039	2016-02-15 18:15:00	0
0415-0039	2016-02-15 18:30:00	15
0415-0039	2016-02-15 18:45:00	303
0415-0039	2016-02-15 19:00:00	125
0415-0039	2016-02-15 19:15:00	364
0415-0039	2016-02-15 19:30:00	43
0415-0039	2016-02-15 19:45:00	0
0415-0039	2016-02-15 20:00:00	0
0415-0039	2016-02-15 20:15:00	0
0415-0039	2016-02-15 20:30:00	0
0415-0039	2016-02-15 20:45:00	514
0415-0039	2016-02-15 21:00:00	1407
0415-0039	2016-02-15 21:15:00	1086
0415-0039	2016-02-15 21:30:00	62
0415-0039	2016-02-15 21:45:00	26
0415-0039	2016-02-15 22:00:00	0
0415-0039	2016-02-15 22:15:00	0
0415-0039	2016-02-15 22:30:00	0
0415-0039	2016-02-15 22:45:00	19
0415-0039	2016-02-15 23:00:00	0
0415-0039	2016-02-15 23:15:00	0
0415-0039	2016-02-15 23:30:00	0
0415-0039	2016-02-15 23:45:00	0
0415-0039	2016-02-16 00:00:00	0
0415-0039	2016-02-16 00:15:00	0
0415-0039	2016-02-16 00:30:00	0
0415-0039	2016-02-16 00:45:00	0
0415-0039	2016-02-16 01:00:00	0
0415-0039	2016-02-16 01:15:00	0
0415-0039	2016-02-16 01:30:00	0
0415-0039	2016-02-16 01:45:00	0
0415-0039	2016-02-16 02:00:00	0
0415-0039	2016-02-16 02:15:00	0
0415-0039	2016-02-16 02:30:00	0
0415-0039	2016-02-16 02:45:00	0
0415-0039	2016-02-16 03:00:00	19
0415-0039	2016-02-16 03:15:00	0
0415-0039	2016-02-16 03:30:00	0
0415-0039	2016-02-16 03:45:00	0
0415-0039	2016-02-16 04:00:00	0
0415-0039	2016-02-16 04:15:00	0
0415-0039	2016-02-16 04:30:00	0
0415-0039	2016-02-16 04:45:00	0
0415-0039	2016-02-16 05:00:00	0
0415-0039	2016-02-16 05:15:00	9
0415-0039	2016-02-16 05:30:00	83
0415-0039	2016-02-16 05:45:00	44
0415-0039	2016-02-16 06:00:00	215
0415-0039	2016-02-16 06:15:00	132
0415-0039	2016-02-16 06:30:00	0
0415-0039	2016-02-16 06:45:00	78
0415-0039	2016-02-16 07:00:00	461
0415-0039	2016-02-16 07:15:00	1577
0415-0039	2016-02-16 07:30:00	425
0415-0039	2016-02-16 07:45:00	0
0415-0039	2016-02-16 08:00:00	243
0415-0039	2016-02-16 08:15:00	259
0415-0039	2016-02-16 08:30:00	237
0415-0039	2016-02-16 08:45:00	228
0415-0039	2016-02-16 09:00:00	298
0415-0039	2016-02-16 09:15:00	6
0415-0039	2016-02-16 09:30:00	0
0415-0039	2016-02-16 09:45:00	11
0415-0039	2016-02-16 10:00:00	287
0415-0039	2016-02-16 10:15:00	21
0415-0039	2016-02-16 10:30:00	159
0415-0039	2016-02-16 10:45:00	472
0415-0039	2016-02-16 11:00:00	0
0415-0039	2016-02-16 11:15:00	0
0415-0039	2016-02-16 11:30:00	1050
0415-0039	2016-02-16 11:45:00	975
0415-0039	2016-02-16 12:00:00	0
0415-0039	2016-02-16 12:15:00	478
0415-0039	2016-02-16 12:30:00	736
0415-0039	2016-02-16 12:45:00	981
0415-0039	2016-02-16 13:00:00	4
0415-0039	2016-02-16 13:15:00	0
0415-0039	2016-02-16 13:30:00	0
0415-0039	2016-02-16 13:45:00	0
0415-0039	2016-02-16 14:00:00	0
0415-0039	2016-02-16 14:15:00	0
0415-0039	2016-02-16 14:30:00	0
0415-0039	2016-02-16 14:45:00	128
0415-0039	2016-02-16 15:00:00	160
0415-0039	2016-02-16 15:15:00	15
0415-0039	2016-02-16 15:30:00	9
0415-0039	2016-02-16 15:45:00	11
0415-0039	2016-02-16 16:00:00	24
0415-0039	2016-02-16 16:15:00	0
0415-0039	2016-02-16 16:30:00	238
0415-0039	2016-02-16 16:45:00	83
0415-0039	2016-02-16 17:00:00	0
0415-0039	2016-02-16 17:15:00	0
0415-0039	2016-02-16 17:30:00	430
0415-0039	2016-02-16 17:45:00	28
0415-0039	2016-02-16 18:00:00	89
0415-0039	2016-02-16 18:15:00	146
0415-0039	2016-02-16 18:30:00	230
0415-0039	2016-02-16 18:45:00	111
0415-0039	2016-02-16 19:00:00	0
0415-0039	2016-02-16 19:15:00	25
0415-0039	2016-02-16 19:30:00	102
0415-0039	2016-02-16 19:45:00	0
0415-0039	2016-02-16 20:00:00	0
0415-0039	2016-02-16 20:15:00	0
0415-0039	2016-02-16 20:30:00	0
0415-0039	2016-02-16 20:45:00	1271
0415-0039	2016-02-16 21:00:00	1311
0415-0039	2016-02-16 21:15:00	481
0415-0039	2016-02-16 21:30:00	0
0415-0039	2016-02-16 21:45:00	0
0415-0039	2016-02-16 22:00:00	0
0415-0039	2016-02-16 22:15:00	11
0415-0039	2016-02-16 22:30:00	0
0415-0039	2016-02-16 22:45:00	45
0415-0039	2016-02-16 23:00:00	20
0415-0039	2016-02-16 23:15:00	0
0415-0039	2016-02-16 23:30:00	0
0415-0039	2016-02-16 23:45:00	0
0415-0039	2016-02-17 00:00:00	5
0415-0039	2016-02-17 00:15:00	0
0415-0039	2016-02-17 00:30:00	0
0415-0039	2016-02-17 00:45:00	0
0415-0039	2016-02-17 01:00:00	0
0415-0039	2016-02-17 01:15:00	0
0415-0039	2016-02-17 01:30:00	0
0415-0039	2016-02-17 01:45:00	0
0415-0039	2016-02-17 02:00:00	0
0415-0039	2016-02-17 02:15:00	0
0415-0039	2016-02-17 02:30:00	0
0415-0039	2016-02-17 02:45:00	0
0415-0039	2016-02-17 03:00:00	0
0415-0039	2016-02-17 03:15:00	0
0415-0039	2016-02-17 03:30:00	0
0415-0039	2016-02-17 03:45:00	0
0415-0039	2016-02-17 04:00:00	0
0415-0039	2016-02-17 04:15:00	0
0415-0039	2016-02-17 04:30:00	0
0415-0039	2016-02-17 04:45:00	0
0415-0039	2016-02-17 05:00:00	0
0415-0039	2016-02-17 05:15:00	0
0415-0039	2016-02-17 05:30:00	24
0415-0039	2016-02-17 05:45:00	34
0415-0039	2016-02-17 06:00:00	46
0415-0039	2016-02-17 06:15:00	5
0415-0039	2016-02-17 06:30:00	0
0415-0039	2016-02-17 06:45:00	107
0415-0039	2016-02-17 07:00:00	135
0415-0039	2016-02-17 07:15:00	1286
0415-0039	2016-02-17 07:30:00	1036
0415-0039	2016-02-17 07:45:00	0
0415-0039	2016-02-17 08:00:00	8
0415-0039	2016-02-17 08:15:00	518
0415-0039	2016-02-17 08:30:00	208
0415-0039	2016-02-17 08:45:00	175
0415-0039	2016-02-17 09:00:00	245
0415-0039	2016-02-17 09:15:00	0
0415-0039	2016-02-17 09:30:00	0
0415-0039	2016-02-17 09:45:00	0
0415-0039	2016-02-17 10:00:00	109
0415-0039	2016-02-17 10:15:00	7
0415-0039	2016-02-17 10:30:00	200
0415-0039	2016-02-17 10:45:00	528
0415-0039	2016-02-17 11:00:00	0
0415-0039	2016-02-17 11:15:00	5
0415-0039	2016-02-17 11:30:00	695
0415-0039	2016-02-17 11:45:00	0
0415-0039	2016-02-17 12:00:00	425
0415-0039	2016-02-17 12:15:00	571
0415-0039	2016-02-17 12:30:00	0
0415-0039	2016-02-17 12:45:00	7
0415-0039	2016-02-17 13:00:00	9
0415-0039	2016-02-17 13:15:00	0
0415-0039	2016-02-17 13:30:00	14
0415-0039	2016-02-17 13:45:00	605
0415-0039	2016-02-17 14:00:00	0
0415-0039	2016-02-17 14:15:00	48
0415-0039	2016-02-17 14:30:00	44
0415-0039	2016-02-17 14:45:00	0
0415-0039	2016-02-17 15:00:00	182
0415-0039	2016-02-17 15:15:00	286
0415-0039	2016-02-17 15:30:00	8
0415-0039	2016-02-17 15:45:00	0
0415-0039	2016-02-17 16:00:00	0
0415-0039	2016-02-17 16:15:00	234
0415-0039	2016-02-17 16:30:00	0
0415-0039	2016-02-17 16:45:00	0
0415-0039	2016-02-17 17:00:00	23
0415-0039	2016-02-17 17:15:00	144
0415-0039	2016-02-17 17:30:00	244
0415-0039	2016-02-17 17:45:00	274
0415-0039	2016-02-17 18:00:00	516
0415-0039	2016-02-17 18:15:00	171
0415-0039	2016-02-17 18:30:00	188
0415-0039	2016-02-17 18:45:00	62
0415-0039	2016-02-17 19:00:00	27
0415-0039	2016-02-17 19:15:00	23
0415-0039	2016-02-17 19:30:00	88
0415-0039	2016-02-17 19:45:00	7
0415-0039	2016-02-17 20:00:00	34
0415-0039	2016-02-17 20:15:00	0
0415-0039	2016-02-17 20:30:00	0
0415-0039	2016-02-17 20:45:00	404
0415-0039	2016-02-17 21:00:00	1325
0415-0039	2016-02-17 21:15:00	1009
0415-0039	2016-02-17 21:30:00	692
0415-0039	2016-02-17 21:45:00	0
0415-0039	2016-02-17 22:00:00	35
0415-0039	2016-02-17 22:15:00	0
0415-0039	2016-02-17 22:30:00	64
0415-0039	2016-02-17 22:45:00	0
0415-0039	2016-02-17 23:00:00	0
0415-0039	2016-02-17 23:15:00	0
0415-0039	2016-02-17 23:30:00	0
0415-0039	2016-02-17 23:45:00	0
0415-0039	2016-02-18 00:00:00	0
0415-0039	2016-02-18 00:15:00	0
0415-0039	2016-02-18 00:30:00	0
0415-0039	2016-02-18 00:45:00	0
0415-0039	2016-02-18 01:00:00	0
0415-0039	2016-02-18 01:15:00	0
0415-0039	2016-02-18 01:30:00	0
0415-0039	2016-02-18 01:45:00	0
0415-0039	2016-02-18 02:00:00	38
0415-0039	2016-02-18 02:15:00	0
0415-0039	2016-02-18 02:30:00	0
0415-0039	2016-02-18 02:45:00	0
0415-0039	2016-02-18 03:00:00	0
0415-0039	2016-02-18 03:15:00	0
0415-0039	2016-02-18 03:30:00	0
0415-0039	2016-02-18 03:45:00	0
0415-0039	2016-02-18 04:00:00	0
0415-0039	2016-02-18 04:15:00	0
0415-0039	2016-02-18 04:30:00	0
0415-0039	2016-02-18 04:45:00	0
0415-0039	2016-02-18 05:00:00	0
0415-0039	2016-02-18 05:15:00	0
0415-0039	2016-02-18 05:30:00	0
0415-0039	2016-02-18 05:45:00	0
0415-0039	2016-02-18 06:00:00	0
0415-0039	2016-02-18 06:15:00	0
0415-0039	2016-02-18 06:30:00	22
0415-0039	2016-02-18 06:45:00	94
0415-0039	2016-02-18 07:00:00	463
0415-0039	2016-02-18 07:15:00	1589
0415-0039	2016-02-18 07:30:00	481
0415-0039	2016-02-18 07:45:00	0
0415-0039	2016-02-18 08:00:00	0
0415-0039	2016-02-18 08:15:00	481
0415-0039	2016-02-18 08:30:00	16
0415-0039	2016-02-18 08:45:00	271
0415-0039	2016-02-18 09:00:00	166
0415-0039	2016-02-18 09:15:00	155
0415-0039	2016-02-18 09:30:00	9
0415-0039	2016-02-18 09:45:00	0
0415-0039	2016-02-18 10:00:00	0
0415-0039	2016-02-18 10:15:00	182
0415-0039	2016-02-18 10:30:00	201
0415-0039	2016-02-18 10:45:00	0
0415-0039	2016-02-18 11:00:00	300
0415-0039	2016-02-18 11:15:00	105
0415-0039	2016-02-18 11:30:00	217
0415-0039	2016-02-18 11:45:00	4
0415-0039	2016-02-18 12:00:00	64
0415-0039	2016-02-18 12:15:00	256
0415-0039	2016-02-18 12:30:00	120
0415-0039	2016-02-18 12:45:00	26
0415-0039	2016-02-18 13:00:00	9
0415-0039	2016-02-18 13:15:00	48
0415-0039	2016-02-18 13:30:00	28
0415-0039	2016-02-18 13:45:00	95
0415-0039	2016-02-18 14:00:00	0
0415-0039	2016-02-18 14:15:00	20
0415-0039	2016-02-18 14:30:00	52
0415-0039	2016-02-18 14:45:00	0
0415-0039	2016-02-18 15:00:00	5
0415-0039	2016-02-18 15:15:00	219
0415-0039	2016-02-18 15:30:00	1303
0415-0039	2016-02-18 15:45:00	175
0415-0039	2016-02-18 16:00:00	17
0415-0039	2016-02-18 16:15:00	353
0415-0039	2016-02-18 16:30:00	596
0415-0039	2016-02-18 16:45:00	228
0415-0039	2016-02-18 17:00:00	20
0415-0039	2016-02-18 17:15:00	23
0415-0039	2016-02-18 17:30:00	21
0415-0039	2016-02-18 17:45:00	7
0415-0039	2016-02-18 18:00:00	0
0415-0039	2016-02-18 18:15:00	55
0415-0039	2016-02-18 18:30:00	16
0415-0039	2016-02-18 18:45:00	121
0415-0039	2016-02-18 19:00:00	100
0415-0039	2016-02-18 19:15:00	15
0415-0039	2016-02-18 19:30:00	0
0415-0039	2016-02-18 19:45:00	0
0415-0039	2016-02-18 20:00:00	0
0415-0039	2016-02-18 20:15:00	1066
0415-0039	2016-02-18 20:30:00	1263
0415-0039	2016-02-18 20:45:00	1017
0415-0039	2016-02-18 21:00:00	0
0415-0039	2016-02-18 21:15:00	0
0415-0039	2016-02-18 21:30:00	0
0415-0039	2016-02-18 21:45:00	42
0415-0039	2016-02-18 22:00:00	16
0415-0039	2016-02-18 22:15:00	0
0415-0039	2016-02-18 22:30:00	0
0415-0039	2016-02-18 22:45:00	0
0415-0039	2016-02-18 23:00:00	0
0415-0039	2016-02-18 23:15:00	0
0415-0039	2016-02-18 23:30:00	0
0415-0039	2016-02-18 23:45:00	0
