## Supplementary Data 2 for "Digital phenotyping by consumer wearables identifies sleep-associated markers of cardiovascular disease risk and biological aging": ActivityTable_0415-0046-NHC.tsv

0415-0046	2016-03-04 00:00:00	0
0415-0046	2016-03-04 00:15:00	0
0415-0046	2016-03-04 00:30:00	0
0415-0046	2016-03-04 00:45:00	0
0415-0046	2016-03-04 01:00:00	0
0415-0046	2016-03-04 01:15:00	0
0415-0046	2016-03-04 01:30:00	0
0415-0046	2016-03-04 01:45:00	0
0415-0046	2016-03-04 02:00:00	0
0415-0046	2016-03-04 02:15:00	0
0415-0046	2016-03-04 02:30:00	0
0415-0046	2016-03-04 02:45:00	0
0415-0046	2016-03-04 03:00:00	0
0415-0046	2016-03-04 03:15:00	0
0415-0046	2016-03-04 03:30:00	0
0415-0046	2016-03-04 03:45:00	0
0415-0046	2016-03-04 04:00:00	0
0415-0046	2016-03-04 04:15:00	0
0415-0046	2016-03-04 04:30:00	0
0415-0046	2016-03-04 04:45:00	0
0415-0046	2016-03-04 05:00:00	0
0415-0046	2016-03-04 05:15:00	0
0415-0046	2016-03-04 05:30:00	0
0415-0046	2016-03-04 05:45:00	0
0415-0046	2016-03-04 06:00:00	0
0415-0046	2016-03-04 06:15:00	0
0415-0046	2016-03-04 06:30:00	0
0415-0046	2016-03-04 06:45:00	0
0415-0046	2016-03-04 07:00:00	0
0415-0046	2016-03-04 07:15:00	0
0415-0046	2016-03-04 07:30:00	0
0415-0046	2016-03-04 07:45:00	0
0415-0046	2016-03-04 08:00:00	0
0415-0046	2016-03-04 08:15:00	0
0415-0046	2016-03-04 08:30:00	0
0415-0046	2016-03-04 08:45:00	0
0415-0046	2016-03-04 09:00:00	0
0415-0046	2016-03-04 09:15:00	0
0415-0046	2016-03-04 09:30:00	0
0415-0046	2016-03-04 09:45:00	0
0415-0046	2016-03-04 10:00:00	0
0415-0046	2016-03-04 10:15:00	0
0415-0046	2016-03-04 10:30:00	0
0415-0046	2016-03-04 10:45:00	0
0415-0046	2016-03-04 11:00:00	0
0415-0046	2016-03-04 11:15:00	0
0415-0046	2016-03-04 11:30:00	524
0415-0046	2016-03-04 11:45:00	654
0415-0046	2016-03-04 12:00:00	43
0415-0046	2016-03-04 12:15:00	0
0415-0046	2016-03-04 12:30:00	623
0415-0046	2016-03-04 12:45:00	376
0415-0046	2016-03-04 13:00:00	392
0415-0046	2016-03-04 13:15:00	9
0415-0046	2016-03-04 13:30:00	501
0415-0046	2016-03-04 13:45:00	420
0415-0046	2016-03-04 14:00:00	0
0415-0046	2016-03-04 14:15:00	0
0415-0046	2016-03-04 14:30:00	0
0415-0046	2016-03-04 14:45:00	0
0415-0046	2016-03-04 15:00:00	11
0415-0046	2016-03-04 15:15:00	0
0415-0046	2016-03-04 15:30:00	0
0415-0046	2016-03-04 15:45:00	0
0415-0046	2016-03-04 16:00:00	0
0415-0046	2016-03-04 16:15:00	0
0415-0046	2016-03-04 16:30:00	0
0415-0046	2016-03-04 16:45:00	0
0415-0046	2016-03-04 17:00:00	0
0415-0046	2016-03-04 17:15:00	0
0415-0046	2016-03-04 17:30:00	0
0415-0046	2016-03-04 17:45:00	0
0415-0046	2016-03-04 18:00:00	0
0415-0046	2016-03-04 18:15:00	0
0415-0046	2016-03-04 18:30:00	0
0415-0046	2016-03-04 18:45:00	0
0415-0046	2016-03-04 19:00:00	0
0415-0046	2016-03-04 19:15:00	0
0415-0046	2016-03-04 19:30:00	0
0415-0046	2016-03-04 19:45:00	0
0415-0046	2016-03-04 20:00:00	0
0415-0046	2016-03-04 20:15:00	4
0415-0046	2016-03-04 20:30:00	0
0415-0046	2016-03-04 20:45:00	0
0415-0046	2016-03-04 21:00:00	444
0415-0046	2016-03-04 21:15:00	8
0415-0046	2016-03-04 21:30:00	7
0415-0046	2016-03-04 21:45:00	0
0415-0046	2016-03-04 22:00:00	0
0415-0046	2016-03-04 22:15:00	18
0415-0046	2016-03-04 22:30:00	52
0415-0046	2016-03-04 22:45:00	0
0415-0046	2016-03-04 23:00:00	0
0415-0046	2016-03-04 23:15:00	36
0415-0046	2016-03-04 23:30:00	4
0415-0046	2016-03-04 23:45:00	0
0415-0046	2016-03-05 00:00:00	0
0415-0046	2016-03-05 00:15:00	0
0415-0046	2016-03-05 00:30:00	0
0415-0046	2016-03-05 00:45:00	0
0415-0046	2016-03-05 01:00:00	0
0415-0046	2016-03-05 01:15:00	0
0415-0046	2016-03-05 01:30:00	0
0415-0046	2016-03-05 01:45:00	0
0415-0046	2016-03-05 02:00:00	0
0415-0046	2016-03-05 02:15:00	6
0415-0046	2016-03-05 02:30:00	0
0415-0046	2016-03-05 02:45:00	0
0415-0046	2016-03-05 03:00:00	0
0415-0046	2016-03-05 03:15:00	0
0415-0046	2016-03-05 03:30:00	82
0415-0046	2016-03-05 03:45:00	0
0415-0046	2016-03-05 04:00:00	0
0415-0046	2016-03-05 04:15:00	0
0415-0046	2016-03-05 04:30:00	0
0415-0046	2016-03-05 04:45:00	8
0415-0046	2016-03-05 05:00:00	0
0415-0046	2016-03-05 05:15:00	0
0415-0046	2016-03-05 05:30:00	0
0415-0046	2016-03-05 05:45:00	9
0415-0046	2016-03-05 06:00:00	10
0415-0046	2016-03-05 06:15:00	0
0415-0046	2016-03-05 06:30:00	0
0415-0046	2016-03-05 06:45:00	0
0415-0046	2016-03-05 07:00:00	0
0415-0046	2016-03-05 07:15:00	0
0415-0046	2016-03-05 07:30:00	22
0415-0046	2016-03-05 07:45:00	278
0415-0046	2016-03-05 08:00:00	199
0415-0046	2016-03-05 08:15:00	231
0415-0046	2016-03-05 08:30:00	924
0415-0046	2016-03-05 08:45:00	375
0415-0046	2016-03-05 09:00:00	830
0415-0046	2016-03-05 09:15:00	362
0415-0046	2016-03-05 09:30:00	11
0415-0046	2016-03-05 09:45:00	0
0415-0046	2016-03-05 10:00:00	0
0415-0046	2016-03-05 10:15:00	65
0415-0046	2016-03-05 10:30:00	0
0415-0046	2016-03-05 10:45:00	0
0415-0046	2016-03-05 11:00:00	0
0415-0046	2016-03-05 11:15:00	0
0415-0046	2016-03-05 11:30:00	0
0415-0046	2016-03-05 11:45:00	0
0415-0046	2016-03-05 12:00:00	0
0415-0046	2016-03-05 12:15:00	0
0415-0046	2016-03-05 12:30:00	0
0415-0046	2016-03-05 12:45:00	0
0415-0046	2016-03-05 13:00:00	0
0415-0046	2016-03-05 13:15:00	0
0415-0046	2016-03-05 13:30:00	359
0415-0046	2016-03-05 13:45:00	633
0415-0046	2016-03-05 14:00:00	30
0415-0046	2016-03-05 14:15:00	124
0415-0046	2016-03-05 14:30:00	961
0415-0046	2016-03-05 14:45:00	0
0415-0046	2016-03-05 15:00:00	0
0415-0046	2016-03-05 15:15:00	0
0415-0046	2016-03-05 15:30:00	0
0415-0046	2016-03-05 15:45:00	0
0415-0046	2016-03-05 16:00:00	0
0415-0046	2016-03-05 16:15:00	0
0415-0046	2016-03-05 16:30:00	0
0415-0046	2016-03-05 16:45:00	0
0415-0046	2016-03-05 17:00:00	0
0415-0046	2016-03-05 17:15:00	0
0415-0046	2016-03-05 17:30:00	0
0415-0046	2016-03-05 17:45:00	0
0415-0046	2016-03-05 18:00:00	0
0415-0046	2016-03-05 18:15:00	0
0415-0046	2016-03-05 18:30:00	0
0415-0046	2016-03-05 18:45:00	0
0415-0046	2016-03-05 19:00:00	0
0415-0046	2016-03-05 19:15:00	67
0415-0046	2016-03-05 19:30:00	500
0415-0046	2016-03-05 19:45:00	480
0415-0046	2016-03-05 20:00:00	231
0415-0046	2016-03-05 20:15:00	235
0415-0046	2016-03-05 20:30:00	106
0415-0046	2016-03-05 20:45:00	307
0415-0046	2016-03-05 21:00:00	15
0415-0046	2016-03-05 21:15:00	0
0415-0046	2016-03-05 21:30:00	12
0415-0046	2016-03-05 21:45:00	4
0415-0046	2016-03-05 22:00:00	0
0415-0046	2016-03-05 22:15:00	10
0415-0046	2016-03-05 22:30:00	8
0415-0046	2016-03-05 22:45:00	7
0415-0046	2016-03-05 23:00:00	143
0415-0046	2016-03-05 23:15:00	0
0415-0046	2016-03-05 23:30:00	24
0415-0046	2016-03-05 23:45:00	182
0415-0046	2016-03-06 00:00:00	43
0415-0046	2016-03-06 00:15:00	0
0415-0046	2016-03-06 00:30:00	57
0415-0046	2016-03-06 00:45:00	0
0415-0046	2016-03-06 01:00:00	0
0415-0046	2016-03-06 01:15:00	0
0415-0046	2016-03-06 01:30:00	0
0415-0046	2016-03-06 01:45:00	0
0415-0046	2016-03-06 02:00:00	0
0415-0046	2016-03-06 02:15:00	0
0415-0046	2016-03-06 02:30:00	0
0415-0046	2016-03-06 02:45:00	0
0415-0046	2016-03-06 03:00:00	0
0415-0046	2016-03-06 03:15:00	0
0415-0046	2016-03-06 03:30:00	0
0415-0046	2016-03-06 03:45:00	0
0415-0046	2016-03-06 04:00:00	0
0415-0046	2016-03-06 04:15:00	0
0415-0046	2016-03-06 04:30:00	0
0415-0046	2016-03-06 04:45:00	0
0415-0046	2016-03-06 05:00:00	0
0415-0046	2016-03-06 05:15:00	36
0415-0046	2016-03-06 05:30:00	96
0415-0046	2016-03-06 05:45:00	227
0415-0046	2016-03-06 06:00:00	990
0415-0046	2016-03-06 06:15:00	37
0415-0046	2016-03-06 06:30:00	40
0415-0046	2016-03-06 06:45:00	9
0415-0046	2016-03-06 07:00:00	102
0415-0046	2016-03-06 07:15:00	232
0415-0046	2016-03-06 07:30:00	151
0415-0046	2016-03-06 07:45:00	261
0415-0046	2016-03-06 08:00:00	340
0415-0046	2016-03-06 08:15:00	913
0415-0046	2016-03-06 08:30:00	1893
0415-0046	2016-03-06 08:45:00	1540
0415-0046	2016-03-06 09:00:00	1844
0415-0046	2016-03-06 09:15:00	1801
0415-0046	2016-03-06 09:30:00	1706
0415-0046	2016-03-06 09:45:00	1671
0415-0046	2016-03-06 10:00:00	1735
0415-0046	2016-03-06 10:15:00	643
0415-0046	2016-03-06 10:30:00	319
0415-0046	2016-03-06 10:45:00	459
0415-0046	2016-03-06 11:00:00	207
0415-0046	2016-03-06 11:15:00	279
0415-0046	2016-03-06 11:30:00	1031
0415-0046	2016-03-06 11:45:00	340
0415-0046	2016-03-06 12:00:00	27
0415-0046	2016-03-06 12:15:00	170
0415-0046	2016-03-06 12:30:00	876
0415-0046	2016-03-06 12:45:00	170
0415-0046	2016-03-06 13:00:00	0
0415-0046	2016-03-06 13:15:00	144
0415-0046	2016-03-06 13:30:00	979
0415-0046	2016-03-06 13:45:00	982
0415-0046	2016-03-06 14:00:00	0
0415-0046	2016-03-06 14:15:00	0
0415-0046	2016-03-06 14:30:00	0
0415-0046	2016-03-06 14:45:00	0
0415-0046	2016-03-06 15:00:00	0
0415-0046	2016-03-06 15:15:00	0
0415-0046	2016-03-06 15:30:00	0
0415-0046	2016-03-06 15:45:00	0
0415-0046	2016-03-06 16:00:00	0
0415-0046	2016-03-06 16:15:00	0
0415-0046	2016-03-06 16:30:00	0
0415-0046	2016-03-06 16:45:00	0
0415-0046	2016-03-06 17:00:00	0
0415-0046	2016-03-06 17:15:00	0
0415-0046	2016-03-06 17:30:00	0
0415-0046	2016-03-06 17:45:00	188
0415-0046	2016-03-06 18:00:00	0
0415-0046	2016-03-06 18:15:00	0
0415-0046	2016-03-06 18:30:00	0
0415-0046	2016-03-06 18:45:00	0
0415-0046	2016-03-06 19:00:00	0
0415-0046	2016-03-06 19:15:00	0
0415-0046	2016-03-06 19:30:00	0
0415-0046	2016-03-06 19:45:00	0
0415-0046	2016-03-06 20:00:00	0
0415-0046	2016-03-06 20:15:00	6
0415-0046	2016-03-06 20:30:00	0
0415-0046	2016-03-06 20:45:00	0
0415-0046	2016-03-06 21:00:00	0
0415-0046	2016-03-06 21:15:00	68
0415-0046	2016-03-06 21:30:00	20
0415-0046	2016-03-06 21:45:00	25
0415-0046	2016-03-06 22:00:00	0
0415-0046	2016-03-06 22:15:00	19
0415-0046	2016-03-06 22:30:00	0
0415-0046	2016-03-06 22:45:00	54
0415-0046	2016-03-06 23:00:00	0
0415-0046	2016-03-06 23:15:00	8
0415-0046	2016-03-06 23:30:00	40
0415-0046	2016-03-06 23:45:00	0
0415-0046	2016-03-07 00:00:00	382
0415-0046	2016-03-07 00:15:00	39
0415-0046	2016-03-07 00:30:00	0
0415-0046	2016-03-07 00:45:00	0
0415-0046	2016-03-07 01:00:00	53
0415-0046	2016-03-07 01:15:00	0
0415-0046	2016-03-07 01:30:00	0
0415-0046	2016-03-07 01:45:00	0
0415-0046	2016-03-07 02:00:00	0
0415-0046	2016-03-07 02:15:00	0
0415-0046	2016-03-07 02:30:00	0
0415-0046	2016-03-07 02:45:00	0
0415-0046	2016-03-07 03:00:00	0
0415-0046	2016-03-07 03:15:00	0
0415-0046	2016-03-07 03:30:00	0
0415-0046	2016-03-07 03:45:00	0
0415-0046	2016-03-07 04:00:00	0
0415-0046	2016-03-07 04:15:00	0
0415-0046	2016-03-07 04:30:00	0
0415-0046	2016-03-07 04:45:00	0
0415-0046	2016-03-07 05:00:00	81
0415-0046	2016-03-07 05:15:00	284
0415-0046	2016-03-07 05:30:00	211
0415-0046	2016-03-07 05:45:00	0
0415-0046	2016-03-07 06:00:00	0
0415-0046	2016-03-07 06:15:00	0
0415-0046	2016-03-07 06:30:00	0
0415-0046	2016-03-07 06:45:00	0
0415-0046	2016-03-07 07:00:00	0
0415-0046	2016-03-07 07:15:00	265
0415-0046	2016-03-07 07:30:00	819
0415-0046	2016-03-07 07:45:00	358
0415-0046	2016-03-07 08:00:00	98
0415-0046	2016-03-07 08:15:00	295
0415-0046	2016-03-07 08:30:00	323
0415-0046	2016-03-07 08:45:00	40
0415-0046	2016-03-07 09:00:00	52
0415-0046	2016-03-07 09:15:00	86
0415-0046	2016-03-07 09:30:00	17
0415-0046	2016-03-07 09:45:00	41
0415-0046	2016-03-07 10:00:00	0
0415-0046	2016-03-07 10:15:00	21
0415-0046	2016-03-07 10:30:00	15
0415-0046	2016-03-07 10:45:00	69
0415-0046	2016-03-07 11:00:00	13
0415-0046	2016-03-07 11:15:00	28
0415-0046	2016-03-07 11:30:00	0
0415-0046	2016-03-07 11:45:00	257
0415-0046	2016-03-07 12:00:00	36
0415-0046	2016-03-07 12:15:00	0
0415-0046	2016-03-07 12:30:00	4
0415-0046	2016-03-07 12:45:00	31
0415-0046	2016-03-07 13:00:00	45
0415-0046	2016-03-07 13:15:00	33
0415-0046	2016-03-07 13:30:00	96
0415-0046	2016-03-07 13:45:00	15
0415-0046	2016-03-07 14:00:00	66
0415-0046	2016-03-07 14:15:00	12
0415-0046	2016-03-07 14:30:00	69
0415-0046	2016-03-07 14:45:00	26
0415-0046	2016-03-07 15:00:00	73
0415-0046	2016-03-07 15:15:00	5
0415-0046	2016-03-07 15:30:00	105
0415-0046	2016-03-07 15:45:00	328
0415-0046	2016-03-07 16:00:00	125
0415-0046	2016-03-07 16:15:00	96
0415-0046	2016-03-07 16:30:00	0
0415-0046	2016-03-07 16:45:00	136
0415-0046	2016-03-07 17:00:00	128
0415-0046	2016-03-07 17:15:00	10
0415-0046	2016-03-07 17:30:00	19
0415-0046	2016-03-07 17:45:00	458
0415-0046	2016-03-07 18:00:00	160
0415-0046	2016-03-07 18:15:00	51
0415-0046	2016-03-07 18:30:00	28
0415-0046	2016-03-07 18:45:00	339
0415-0046	2016-03-07 19:00:00	184
0415-0046	2016-03-07 19:15:00	19
0415-0046	2016-03-07 19:30:00	0
0415-0046	2016-03-07 19:45:00	105
0415-0046	2016-03-07 20:00:00	897
0415-0046	2016-03-07 20:15:00	454
0415-0046	2016-03-07 20:30:00	186
0415-0046	2016-03-07 20:45:00	68
0415-0046	2016-03-07 21:00:00	77
0415-0046	2016-03-07 21:15:00	551
0415-0046	2016-03-07 21:30:00	550
0415-0046	2016-03-07 21:45:00	179
0415-0046	2016-03-07 22:00:00	4
0415-0046	2016-03-07 22:15:00	0
0415-0046	2016-03-07 22:30:00	0
0415-0046	2016-03-07 22:45:00	9
0415-0046	2016-03-07 23:00:00	134
0415-0046	2016-03-07 23:15:00	73
0415-0046	2016-03-07 23:30:00	0
0415-0046	2016-03-07 23:45:00	0
0415-0046	2016-03-08 00:00:00	0
0415-0046	2016-03-08 00:15:00	77
0415-0046	2016-03-08 00:30:00	314
0415-0046	2016-03-08 00:45:00	127
0415-0046	2016-03-08 01:00:00	0
0415-0046	2016-03-08 01:15:00	0
0415-0046	2016-03-08 01:30:00	0
0415-0046	2016-03-08 01:45:00	0
0415-0046	2016-03-08 02:00:00	0
0415-0046	2016-03-08 02:15:00	0
0415-0046	2016-03-08 02:30:00	0
0415-0046	2016-03-08 02:45:00	0
0415-0046	2016-03-08 03:00:00	0
0415-0046	2016-03-08 03:15:00	0
0415-0046	2016-03-08 03:30:00	0
0415-0046	2016-03-08 03:45:00	0
0415-0046	2016-03-08 04:00:00	0
0415-0046	2016-03-08 04:15:00	0
0415-0046	2016-03-08 04:30:00	0
0415-0046	2016-03-08 04:45:00	0
0415-0046	2016-03-08 05:00:00	0
0415-0046	2016-03-08 05:15:00	44
0415-0046	2016-03-08 05:30:00	122
0415-0046	2016-03-08 05:45:00	46
0415-0046	2016-03-08 06:00:00	0
0415-0046	2016-03-08 06:15:00	0
0415-0046	2016-03-08 06:30:00	57
0415-0046	2016-03-08 06:45:00	316
0415-0046	2016-03-08 07:00:00	134
0415-0046	2016-03-08 07:15:00	246
0415-0046	2016-03-08 07:30:00	740
0415-0046	2016-03-08 07:45:00	6
0415-0046	2016-03-08 08:00:00	338
0415-0046	2016-03-08 08:15:00	449
0415-0046	2016-03-08 08:30:00	385
0415-0046	2016-03-08 08:45:00	260
0415-0046	2016-03-08 09:00:00	91
0415-0046	2016-03-08 09:15:00	10
0415-0046	2016-03-08 09:30:00	161
0415-0046	2016-03-08 09:45:00	30
0415-0046	2016-03-08 10:00:00	211
0415-0046	2016-03-08 10:15:00	126
0415-0046	2016-03-08 10:30:00	4
0415-0046	2016-03-08 10:45:00	38
0415-0046	2016-03-08 11:00:00	34
0415-0046	2016-03-08 11:15:00	22
0415-0046	2016-03-08 11:30:00	13
0415-0046	2016-03-08 11:45:00	22
0415-0046	2016-03-08 12:00:00	0
0415-0046	2016-03-08 12:15:00	55
0415-0046	2016-03-08 12:30:00	80
0415-0046	2016-03-08 12:45:00	46
0415-0046	2016-03-08 13:00:00	7
0415-0046	2016-03-08 13:15:00	0
0415-0046	2016-03-08 13:30:00	30
0415-0046	2016-03-08 13:45:00	6
0415-0046	2016-03-08 14:00:00	20
0415-0046	2016-03-08 14:15:00	47
0415-0046	2016-03-08 14:30:00	42
0415-0046	2016-03-08 14:45:00	6
0415-0046	2016-03-08 15:00:00	273
0415-0046	2016-03-08 15:15:00	48
0415-0046	2016-03-08 15:30:00	18
0415-0046	2016-03-08 15:45:00	61
0415-0046	2016-03-08 16:00:00	13
0415-0046	2016-03-08 16:15:00	69
0415-0046	2016-03-08 16:30:00	0
0415-0046	2016-03-08 16:45:00	14
0415-0046	2016-03-08 17:00:00	57
0415-0046	2016-03-08 17:15:00	272
0415-0046	2016-03-08 17:30:00	277
0415-0046	2016-03-08 17:45:00	318
0415-0046	2016-03-08 18:00:00	44
0415-0046	2016-03-08 18:15:00	0
0415-0046	2016-03-08 18:30:00	41
0415-0046	2016-03-08 18:45:00	233
0415-0046	2016-03-08 19:00:00	836
0415-0046	2016-03-08 19:15:00	8
0415-0046	2016-03-08 19:30:00	251
0415-0046	2016-03-08 19:45:00	121
0415-0046	2016-03-08 20:00:00	0
0415-0046	2016-03-08 20:15:00	15
0415-0046	2016-03-08 20:30:00	18
0415-0046	2016-03-08 20:45:00	9
0415-0046	2016-03-08 21:00:00	100
0415-0046	2016-03-08 21:15:00	55
0415-0046	2016-03-08 21:30:00	66
0415-0046	2016-03-08 21:45:00	90
0415-0046	2016-03-08 22:00:00	558
0415-0046	2016-03-08 22:15:00	627
0415-0046	2016-03-08 22:30:00	83
0415-0046	2016-03-08 22:45:00	0
0415-0046	2016-03-08 23:00:00	0
0415-0046	2016-03-08 23:15:00	0
0415-0046	2016-03-08 23:30:00	4
0415-0046	2016-03-08 23:45:00	45
0415-0046	2016-03-09 00:00:00	72
0415-0046	2016-03-09 00:15:00	266
0415-0046	2016-03-09 00:30:00	0
0415-0046	2016-03-09 00:45:00	0
0415-0046	2016-03-09 01:00:00	0
0415-0046	2016-03-09 01:15:00	0
0415-0046	2016-03-09 01:30:00	0
0415-0046	2016-03-09 01:45:00	0
0415-0046	2016-03-09 02:00:00	0
0415-0046	2016-03-09 02:15:00	0
0415-0046	2016-03-09 02:30:00	0
0415-0046	2016-03-09 02:45:00	0
0415-0046	2016-03-09 03:00:00	0
0415-0046	2016-03-09 03:15:00	0
0415-0046	2016-03-09 03:30:00	0
0415-0046	2016-03-09 03:45:00	0
0415-0046	2016-03-09 04:00:00	0
0415-0046	2016-03-09 04:15:00	0
0415-0046	2016-03-09 04:30:00	0
0415-0046	2016-03-09 04:45:00	0
0415-0046	2016-03-09 05:00:00	23
0415-0046	2016-03-09 05:15:00	359
0415-0046	2016-03-09 05:30:00	345
0415-0046	2016-03-09 05:45:00	10
0415-0046	2016-03-09 06:00:00	322
0415-0046	2016-03-09 06:15:00	752
0415-0046	2016-03-09 06:30:00	226
0415-0046	2016-03-09 06:45:00	410
0415-0046	2016-03-09 07:00:00	131
0415-0046	2016-03-09 07:15:00	522
0415-0046	2016-03-09 07:30:00	128
0415-0046	2016-03-09 07:45:00	314
0415-0046	2016-03-09 08:00:00	14
0415-0046	2016-03-09 08:15:00	215
0415-0046	2016-03-09 08:30:00	28
0415-0046	2016-03-09 08:45:00	72
0415-0046	2016-03-09 09:00:00	44
0415-0046	2016-03-09 09:15:00	4
0415-0046	2016-03-09 09:30:00	30
0415-0046	2016-03-09 09:45:00	72
0415-0046	2016-03-09 10:00:00	0
0415-0046	2016-03-09 10:15:00	31
0415-0046	2016-03-09 10:30:00	0
0415-0046	2016-03-09 10:45:00	73
0415-0046	2016-03-09 11:00:00	459
0415-0046	2016-03-09 11:15:00	9
0415-0046	2016-03-09 11:30:00	125
0415-0046	2016-03-09 11:45:00	93
0415-0046	2016-03-09 12:00:00	0
0415-0046	2016-03-09 12:15:00	0
0415-0046	2016-03-09 12:30:00	41
0415-0046	2016-03-09 12:45:00	13
0415-0046	2016-03-09 13:00:00	160
0415-0046	2016-03-09 13:15:00	187
0415-0046	2016-03-09 13:30:00	34
0415-0046	2016-03-09 13:45:00	69
0415-0046	2016-03-09 14:00:00	27
0415-0046	2016-03-09 14:15:00	14
0415-0046	2016-03-09 14:30:00	132
0415-0046	2016-03-09 14:45:00	148
0415-0046	2016-03-09 15:00:00	9
0415-0046	2016-03-09 15:15:00	18
0415-0046	2016-03-09 15:30:00	46
0415-0046	2016-03-09 15:45:00	24
0415-0046	2016-03-09 16:00:00	16
0415-0046	2016-03-09 16:15:00	0
0415-0046	2016-03-09 16:30:00	0
0415-0046	2016-03-09 16:45:00	238
0415-0046	2016-03-09 17:00:00	313
0415-0046	2016-03-09 17:15:00	50
0415-0046	2016-03-09 17:30:00	24
0415-0046	2016-03-09 17:45:00	284
0415-0046	2016-03-09 18:00:00	216
0415-0046	2016-03-09 18:15:00	406
0415-0046	2016-03-09 18:30:00	413
0415-0046	2016-03-09 18:45:00	289
0415-0046	2016-03-09 19:00:00	416
0415-0046	2016-03-09 19:15:00	152
0415-0046	2016-03-09 19:30:00	998
0415-0046	2016-03-09 19:45:00	426
0415-0046	2016-03-09 20:00:00	482
0415-0046	2016-03-09 20:15:00	577
0415-0046	2016-03-09 20:30:00	544
0415-0046	2016-03-09 20:45:00	463
0415-0046	2016-03-09 21:00:00	58
0415-0046	2016-03-09 21:15:00	18
0415-0046	2016-03-09 21:30:00	0
0415-0046	2016-03-09 21:45:00	0
0415-0046	2016-03-09 22:00:00	0
0415-0046	2016-03-09 22:15:00	13
0415-0046	2016-03-09 22:30:00	0
0415-0046	2016-03-09 22:45:00	16
0415-0046	2016-03-09 23:00:00	0
0415-0046	2016-03-09 23:15:00	0
0415-0046	2016-03-09 23:30:00	0
0415-0046	2016-03-09 23:45:00	0
