## Supplementary Data 2 for "Digital phenotyping by consumer wearables identifies sleep-associated markers of cardiovascular disease risk and biological aging": ActivityTable_0415-0049-NHC.tsv

0415-0049	2015-12-17 00:00:00	0
0415-0049	2015-12-17 00:15:00	13
0415-0049	2015-12-17 00:30:00	0
0415-0049	2015-12-17 00:45:00	19
0415-0049	2015-12-17 01:00:00	0
0415-0049	2015-12-17 01:15:00	0
0415-0049	2015-12-17 01:30:00	0
0415-0049	2015-12-17 01:45:00	7
0415-0049	2015-12-17 02:00:00	0
0415-0049	2015-12-17 02:15:00	0
0415-0049	2015-12-17 02:30:00	90
0415-0049	2015-12-17 02:45:00	72
0415-0049	2015-12-17 03:00:00	20
0415-0049	2015-12-17 03:15:00	12
0415-0049	2015-12-17 03:30:00	16
0415-0049	2015-12-17 03:45:00	0
0415-0049	2015-12-17 04:00:00	0
0415-0049	2015-12-17 04:15:00	0
0415-0049	2015-12-17 04:30:00	0
0415-0049	2015-12-17 04:45:00	0
0415-0049	2015-12-17 05:00:00	0
0415-0049	2015-12-17 05:15:00	0
0415-0049	2015-12-17 05:30:00	0
0415-0049	2015-12-17 05:45:00	0
0415-0049	2015-12-17 06:00:00	8
0415-0049	2015-12-17 06:15:00	55
0415-0049	2015-12-17 06:30:00	0
0415-0049	2015-12-17 06:45:00	80
0415-0049	2015-12-17 07:00:00	84
0415-0049	2015-12-17 07:15:00	232
0415-0049	2015-12-17 07:30:00	300
0415-0049	2015-12-17 07:45:00	268
0415-0049	2015-12-17 08:00:00	131
0415-0049	2015-12-17 08:15:00	363
0415-0049	2015-12-17 08:30:00	121
0415-0049	2015-12-17 08:45:00	229
0415-0049	2015-12-17 09:00:00	23
0415-0049	2015-12-17 09:15:00	371
0415-0049	2015-12-17 09:30:00	908
0415-0049	2015-12-17 09:45:00	81
0415-0049	2015-12-17 10:00:00	0
0415-0049	2015-12-17 10:15:00	0
0415-0049	2015-12-17 10:30:00	6
0415-0049	2015-12-17 10:45:00	268
0415-0049	2015-12-17 11:00:00	102
0415-0049	2015-12-17 11:15:00	0
0415-0049	2015-12-17 11:30:00	0
0415-0049	2015-12-17 11:45:00	195
0415-0049	2015-12-17 12:00:00	349
0415-0049	2015-12-17 12:15:00	228
0415-0049	2015-12-17 12:30:00	120
0415-0049	2015-12-17 12:45:00	56
0415-0049	2015-12-17 13:00:00	126
0415-0049	2015-12-17 13:15:00	291
0415-0049	2015-12-17 13:30:00	58
0415-0049	2015-12-17 13:45:00	289
0415-0049	2015-12-17 14:00:00	98
0415-0049	2015-12-17 14:15:00	196
0415-0049	2015-12-17 14:30:00	643
0415-0049	2015-12-17 14:45:00	573
0415-0049	2015-12-17 15:00:00	734
0415-0049	2015-12-17 15:15:00	543
0415-0049	2015-12-17 15:30:00	167
0415-0049	2015-12-17 15:45:00	0
0415-0049	2015-12-17 16:00:00	0
0415-0049	2015-12-17 16:15:00	0
0415-0049	2015-12-17 16:30:00	105
0415-0049	2015-12-17 16:45:00	8
0415-0049	2015-12-17 17:00:00	66
0415-0049	2015-12-17 17:15:00	64
0415-0049	2015-12-17 17:30:00	316
0415-0049	2015-12-17 17:45:00	391
0415-0049	2015-12-17 18:00:00	155
0415-0049	2015-12-17 18:15:00	120
0415-0049	2015-12-17 18:30:00	148
0415-0049	2015-12-17 18:45:00	82
0415-0049	2015-12-17 19:00:00	105
0415-0049	2015-12-17 19:15:00	493
0415-0049	2015-12-17 19:30:00	0
0415-0049	2015-12-17 19:45:00	0
0415-0049	2015-12-17 20:00:00	91
0415-0049	2015-12-17 20:15:00	183
0415-0049	2015-12-17 20:30:00	87
0415-0049	2015-12-17 20:45:00	217
0415-0049	2015-12-17 21:00:00	34
0415-0049	2015-12-17 21:15:00	0
0415-0049	2015-12-17 21:30:00	0
0415-0049	2015-12-17 21:45:00	0
0415-0049	2015-12-17 22:00:00	0
0415-0049	2015-12-17 22:15:00	0
0415-0049	2015-12-17 22:30:00	0
0415-0049	2015-12-17 22:45:00	0
0415-0049	2015-12-17 23:00:00	0
0415-0049	2015-12-17 23:15:00	0
0415-0049	2015-12-17 23:30:00	9
0415-0049	2015-12-17 23:45:00	0
0415-0049	2015-12-18 00:00:00	0
0415-0049	2015-12-18 00:15:00	0
0415-0049	2015-12-18 00:30:00	0
0415-0049	2015-12-18 00:45:00	0
0415-0049	2015-12-18 01:00:00	0
0415-0049	2015-12-18 01:15:00	0
0415-0049	2015-12-18 01:30:00	0
0415-0049	2015-12-18 01:45:00	0
0415-0049	2015-12-18 02:00:00	0
0415-0049	2015-12-18 02:15:00	21
0415-0049	2015-12-18 02:30:00	17
0415-0049	2015-12-18 02:45:00	59
0415-0049	2015-12-18 03:00:00	0
0415-0049	2015-12-18 03:15:00	0
0415-0049	2015-12-18 03:30:00	0
0415-0049	2015-12-18 03:45:00	0
0415-0049	2015-12-18 04:00:00	46
0415-0049	2015-12-18 04:15:00	0
0415-0049	2015-12-18 04:30:00	22
0415-0049	2015-12-18 04:45:00	0
0415-0049	2015-12-18 05:00:00	0
0415-0049	2015-12-18 05:15:00	0
0415-0049	2015-12-18 05:30:00	0
0415-0049	2015-12-18 05:45:00	0
0415-0049	2015-12-18 06:00:00	33
0415-0049	2015-12-18 06:15:00	21
0415-0049	2015-12-18 06:30:00	41
0415-0049	2015-12-18 06:45:00	203
0415-0049	2015-12-18 07:00:00	118
0415-0049	2015-12-18 07:15:00	324
0415-0049	2015-12-18 07:30:00	186
0415-0049	2015-12-18 07:45:00	234
0415-0049	2015-12-18 08:00:00	96
0415-0049	2015-12-18 08:15:00	167
0415-0049	2015-12-18 08:30:00	87
0415-0049	2015-12-18 08:45:00	7
0415-0049	2015-12-18 09:00:00	26
0415-0049	2015-12-18 09:15:00	159
0415-0049	2015-12-18 09:30:00	70
0415-0049	2015-12-18 09:45:00	352
0415-0049	2015-12-18 10:00:00	0
0415-0049	2015-12-18 10:15:00	24
0415-0049	2015-12-18 10:30:00	551
0415-0049	2015-12-18 10:45:00	171
0415-0049	2015-12-18 11:00:00	6
0415-0049	2015-12-18 11:15:00	40
0415-0049	2015-12-18 11:30:00	185
0415-0049	2015-12-18 11:45:00	123
0415-0049	2015-12-18 12:00:00	6
0415-0049	2015-12-18 12:15:00	144
0415-0049	2015-12-18 12:30:00	79
0415-0049	2015-12-18 12:45:00	76
0415-0049	2015-12-18 13:00:00	138
0415-0049	2015-12-18 13:15:00	217
0415-0049	2015-12-18 13:30:00	145
0415-0049	2015-12-18 13:45:00	382
0415-0049	2015-12-18 14:00:00	135
0415-0049	2015-12-18 14:15:00	293
0415-0049	2015-12-18 14:30:00	203
0415-0049	2015-12-18 14:45:00	35
0415-0049	2015-12-18 15:00:00	193
0415-0049	2015-12-18 15:15:00	925
0415-0049	2015-12-18 15:30:00	634
0415-0049	2015-12-18 15:45:00	364
0415-0049	2015-12-18 16:00:00	0
0415-0049	2015-12-18 16:15:00	0
0415-0049	2015-12-18 16:30:00	34
0415-0049	2015-12-18 16:45:00	54
0415-0049	2015-12-18 17:00:00	263
0415-0049	2015-12-18 17:15:00	487
0415-0049	2015-12-18 17:30:00	523
0415-0049	2015-12-18 17:45:00	230
0415-0049	2015-12-18 18:00:00	110
0415-0049	2015-12-18 18:15:00	297
0415-0049	2015-12-18 18:30:00	159
0415-0049	2015-12-18 18:45:00	157
0415-0049	2015-12-18 19:00:00	225
0415-0049	2015-12-18 19:15:00	206
0415-0049	2015-12-18 19:30:00	0
0415-0049	2015-12-18 19:45:00	0
0415-0049	2015-12-18 20:00:00	20
0415-0049	2015-12-18 20:15:00	93
0415-0049	2015-12-18 20:30:00	295
0415-0049	2015-12-18 20:45:00	157
0415-0049	2015-12-18 21:00:00	0
0415-0049	2015-12-18 21:15:00	20
0415-0049	2015-12-18 21:30:00	16
0415-0049	2015-12-18 21:45:00	0
0415-0049	2015-12-18 22:00:00	0
0415-0049	2015-12-18 22:15:00	0
0415-0049	2015-12-18 22:30:00	0
0415-0049	2015-12-18 22:45:00	0
0415-0049	2015-12-18 23:00:00	7
0415-0049	2015-12-18 23:15:00	69
0415-0049	2015-12-18 23:30:00	0
0415-0049	2015-12-18 23:45:00	0
0415-0049	2015-12-19 00:00:00	0
0415-0049	2015-12-19 00:15:00	0
0415-0049	2015-12-19 00:30:00	0
0415-0049	2015-12-19 00:45:00	0
0415-0049	2015-12-19 01:00:00	0
0415-0049	2015-12-19 01:15:00	0
0415-0049	2015-12-19 01:30:00	0
0415-0049	2015-12-19 01:45:00	0
0415-0049	2015-12-19 02:00:00	0
0415-0049	2015-12-19 02:15:00	0
0415-0049	2015-12-19 02:30:00	0
0415-0049	2015-12-19 02:45:00	0
0415-0049	2015-12-19 03:00:00	0
0415-0049	2015-12-19 03:15:00	0
0415-0049	2015-12-19 03:30:00	0
0415-0049	2015-12-19 03:45:00	0
0415-0049	2015-12-19 04:00:00	0
0415-0049	2015-12-19 04:15:00	0
0415-0049	2015-12-19 04:30:00	0
0415-0049	2015-12-19 04:45:00	0
0415-0049	2015-12-19 05:00:00	0
0415-0049	2015-12-19 05:15:00	0
0415-0049	2015-12-19 05:30:00	0
0415-0049	2015-12-19 05:45:00	9
0415-0049	2015-12-19 06:00:00	75
0415-0049	2015-12-19 06:15:00	6
0415-0049	2015-12-19 06:30:00	46
0415-0049	2015-12-19 06:45:00	47
0415-0049	2015-12-19 07:00:00	144
0415-0049	2015-12-19 07:15:00	55
0415-0049	2015-12-19 07:30:00	145
0415-0049	2015-12-19 07:45:00	242
0415-0049	2015-12-19 08:00:00	270
0415-0049	2015-12-19 08:15:00	373
0415-0049	2015-12-19 08:30:00	428
0415-0049	2015-12-19 08:45:00	536
0415-0049	2015-12-19 09:00:00	477
0415-0049	2015-12-19 09:15:00	551
0415-0049	2015-12-19 09:30:00	389
0415-0049	2015-12-19 09:45:00	927
0415-0049	2015-12-19 10:00:00	50
0415-0049	2015-12-19 10:15:00	234
0415-0049	2015-12-19 10:30:00	247
0415-0049	2015-12-19 10:45:00	203
0415-0049	2015-12-19 11:00:00	324
0415-0049	2015-12-19 11:15:00	301
0415-0049	2015-12-19 11:30:00	118
0415-0049	2015-12-19 11:45:00	31
0415-0049	2015-12-19 12:00:00	108
0415-0049	2015-12-19 12:15:00	214
0415-0049	2015-12-19 12:30:00	124
0415-0049	2015-12-19 12:45:00	220
0415-0049	2015-12-19 13:00:00	390
0415-0049	2015-12-19 13:15:00	357
0415-0049	2015-12-19 13:30:00	518
0415-0049	2015-12-19 13:45:00	395
0415-0049	2015-12-19 14:00:00	310
0415-0049	2015-12-19 14:15:00	274
0415-0049	2015-12-19 14:30:00	17
0415-0049	2015-12-19 14:45:00	133
0415-0049	2015-12-19 15:00:00	43
0415-0049	2015-12-19 15:15:00	11
0415-0049	2015-12-19 15:30:00	203
0415-0049	2015-12-19 15:45:00	242
0415-0049	2015-12-19 16:00:00	519
0415-0049	2015-12-19 16:15:00	190
0415-0049	2015-12-19 16:30:00	164
0415-0049	2015-12-19 16:45:00	615
0415-0049	2015-12-19 17:00:00	567
0415-0049	2015-12-19 17:15:00	520
0415-0049	2015-12-19 17:30:00	170
0415-0049	2015-12-19 17:45:00	56
0415-0049	2015-12-19 18:00:00	718
0415-0049	2015-12-19 18:15:00	276
0415-0049	2015-12-19 18:30:00	81
0415-0049	2015-12-19 18:45:00	85
0415-0049	2015-12-19 19:00:00	48
0415-0049	2015-12-19 19:15:00	217
0415-0049	2015-12-19 19:30:00	136
0415-0049	2015-12-19 19:45:00	20
0415-0049	2015-12-19 20:00:00	37
0415-0049	2015-12-19 20:15:00	68
0415-0049	2015-12-19 20:30:00	50
0415-0049	2015-12-19 20:45:00	522
0415-0049	2015-12-19 21:00:00	41
0415-0049	2015-12-19 21:15:00	109
0415-0049	2015-12-19 21:30:00	340
0415-0049	2015-12-19 21:45:00	0
0415-0049	2015-12-19 22:00:00	0
0415-0049	2015-12-19 22:15:00	0
0415-0049	2015-12-19 22:30:00	0
0415-0049	2015-12-19 22:45:00	0
0415-0049	2015-12-19 23:00:00	0
0415-0049	2015-12-19 23:15:00	0
0415-0049	2015-12-19 23:30:00	0
0415-0049	2015-12-19 23:45:00	0
0415-0049	2015-12-20 00:00:00	0
0415-0049	2015-12-20 00:15:00	0
0415-0049	2015-12-20 00:30:00	0
0415-0049	2015-12-20 00:45:00	0
0415-0049	2015-12-20 01:00:00	0
0415-0049	2015-12-20 01:15:00	0
0415-0049	2015-12-20 01:30:00	97
0415-0049	2015-12-20 01:45:00	63
0415-0049	2015-12-20 02:00:00	0
0415-0049	2015-12-20 02:15:00	0
0415-0049	2015-12-20 02:30:00	0
0415-0049	2015-12-20 02:45:00	0
0415-0049	2015-12-20 03:00:00	114
0415-0049	2015-12-20 03:15:00	0
0415-0049	2015-12-20 03:30:00	151
0415-0049	2015-12-20 03:45:00	0
0415-0049	2015-12-20 04:00:00	0
0415-0049	2015-12-20 04:15:00	0
0415-0049	2015-12-20 04:30:00	0
0415-0049	2015-12-20 04:45:00	0
0415-0049	2015-12-20 05:00:00	0
0415-0049	2015-12-20 05:15:00	0
0415-0049	2015-12-20 05:30:00	0
0415-0049	2015-12-20 05:45:00	0
0415-0049	2015-12-20 06:00:00	0
0415-0049	2015-12-20 06:15:00	0
0415-0049	2015-12-20 06:30:00	0
0415-0049	2015-12-20 06:45:00	0
0415-0049	2015-12-20 07:00:00	0
0415-0049	2015-12-20 07:15:00	0
0415-0049	2015-12-20 07:30:00	14
0415-0049	2015-12-20 07:45:00	111
0415-0049	2015-12-20 08:00:00	256
0415-0049	2015-12-20 08:15:00	561
0415-0049	2015-12-20 08:30:00	656
0415-0049	2015-12-20 08:45:00	511
0415-0049	2015-12-20 09:00:00	604
0415-0049	2015-12-20 09:15:00	118
0415-0049	2015-12-20 09:30:00	312
0415-0049	2015-12-20 09:45:00	88
0415-0049	2015-12-20 10:00:00	892
0415-0049	2015-12-20 10:15:00	35
0415-0049	2015-12-20 10:30:00	37
0415-0049	2015-12-20 10:45:00	701
0415-0049	2015-12-20 11:00:00	240
0415-0049	2015-12-20 11:15:00	223
0415-0049	2015-12-20 11:30:00	181
0415-0049	2015-12-20 11:45:00	130
0415-0049	2015-12-20 12:00:00	97
0415-0049	2015-12-20 12:15:00	652
0415-0049	2015-12-20 12:30:00	307
0415-0049	2015-12-20 12:45:00	192
0415-0049	2015-12-20 13:00:00	19
0415-0049	2015-12-20 13:15:00	550
0415-0049	2015-12-20 13:30:00	176
0415-0049	2015-12-20 13:45:00	221
0415-0049	2015-12-20 14:00:00	50
0415-0049	2015-12-20 14:15:00	154
0415-0049	2015-12-20 14:30:00	482
0415-0049	2015-12-20 14:45:00	265
0415-0049	2015-12-20 15:00:00	126
0415-0049	2015-12-20 15:15:00	90
0415-0049	2015-12-20 15:30:00	207
0415-0049	2015-12-20 15:45:00	358
0415-0049	2015-12-20 16:00:00	201
0415-0049	2015-12-20 16:15:00	38
0415-0049	2015-12-20 16:30:00	198
0415-0049	2015-12-20 16:45:00	167
0415-0049	2015-12-20 17:00:00	89
0415-0049	2015-12-20 17:15:00	20
0415-0049	2015-12-20 17:30:00	135
0415-0049	2015-12-20 17:45:00	110
0415-0049	2015-12-20 18:00:00	102
0415-0049	2015-12-20 18:15:00	59
0415-0049	2015-12-20 18:30:00	90
0415-0049	2015-12-20 18:45:00	142
0415-0049	2015-12-20 19:00:00	88
0415-0049	2015-12-20 19:15:00	126
0415-0049	2015-12-20 19:30:00	47
0415-0049	2015-12-20 19:45:00	97
0415-0049	2015-12-20 20:00:00	25
0415-0049	2015-12-20 20:15:00	131
0415-0049	2015-12-20 20:30:00	179
0415-0049	2015-12-20 20:45:00	20
0415-0049	2015-12-20 21:00:00	529
0415-0049	2015-12-20 21:15:00	173
0415-0049	2015-12-20 21:30:00	66
0415-0049	2015-12-20 21:45:00	112
0415-0049	2015-12-20 22:00:00	0
0415-0049	2015-12-20 22:15:00	171
0415-0049	2015-12-20 22:30:00	86
0415-0049	2015-12-20 22:45:00	0
0415-0049	2015-12-20 23:00:00	0
0415-0049	2015-12-20 23:15:00	0
0415-0049	2015-12-20 23:30:00	0
0415-0049	2015-12-20 23:45:00	11
0415-0049	2015-12-21 00:00:00	0
0415-0049	2015-12-21 00:15:00	0
0415-0049	2015-12-21 00:30:00	0
0415-0049	2015-12-21 00:45:00	0
0415-0049	2015-12-21 01:00:00	0
0415-0049	2015-12-21 01:15:00	0
0415-0049	2015-12-21 01:30:00	0
0415-0049	2015-12-21 01:45:00	15
0415-0049	2015-12-21 02:00:00	50
0415-0049	2015-12-21 02:15:00	0
0415-0049	2015-12-21 02:30:00	0
0415-0049	2015-12-21 02:45:00	8
0415-0049	2015-12-21 03:00:00	0
0415-0049	2015-12-21 03:15:00	55
0415-0049	2015-12-21 03:30:00	205
0415-0049	2015-12-21 03:45:00	9
0415-0049	2015-12-21 04:00:00	9
0415-0049	2015-12-21 04:15:00	9
0415-0049	2015-12-21 04:30:00	0
0415-0049	2015-12-21 04:45:00	0
0415-0049	2015-12-21 05:00:00	0
0415-0049	2015-12-21 05:15:00	0
0415-0049	2015-12-21 05:30:00	0
0415-0049	2015-12-21 05:45:00	0
0415-0049	2015-12-21 06:00:00	0
0415-0049	2015-12-21 06:15:00	104
0415-0049	2015-12-21 06:30:00	298
0415-0049	2015-12-21 06:45:00	225
0415-0049	2015-12-21 07:00:00	300
0415-0049	2015-12-21 07:15:00	288
0415-0049	2015-12-21 07:30:00	325
0415-0049	2015-12-21 07:45:00	294
0415-0049	2015-12-21 08:00:00	600
0415-0049	2015-12-21 08:15:00	34
0415-0049	2015-12-21 08:30:00	112
0415-0049	2015-12-21 08:45:00	4
0415-0049	2015-12-21 09:00:00	97
0415-0049	2015-12-21 09:15:00	35
0415-0049	2015-12-21 09:30:00	175
0415-0049	2015-12-21 09:45:00	148
0415-0049	2015-12-21 10:00:00	0
0415-0049	2015-12-21 10:15:00	0
0415-0049	2015-12-21 10:30:00	0
0415-0049	2015-12-21 10:45:00	0
0415-0049	2015-12-21 11:00:00	0
0415-0049	2015-12-21 11:15:00	0
0415-0049	2015-12-21 11:30:00	0
0415-0049	2015-12-21 11:45:00	0
0415-0049	2015-12-21 12:00:00	0
0415-0049	2015-12-21 12:15:00	0
0415-0049	2015-12-21 12:30:00	0
0415-0049	2015-12-21 12:45:00	0
0415-0049	2015-12-21 13:00:00	0
0415-0049	2015-12-21 13:15:00	0
0415-0049	2015-12-21 13:30:00	0
0415-0049	2015-12-21 13:45:00	0
0415-0049	2015-12-21 14:00:00	0
0415-0049	2015-12-21 14:15:00	0
0415-0049	2015-12-21 14:30:00	0
0415-0049	2015-12-21 14:45:00	0
0415-0049	2015-12-21 15:00:00	0
0415-0049	2015-12-21 15:15:00	0
0415-0049	2015-12-21 15:30:00	0
0415-0049	2015-12-21 15:45:00	0
0415-0049	2015-12-21 16:00:00	0
0415-0049	2015-12-21 16:15:00	0
0415-0049	2015-12-21 16:30:00	0
0415-0049	2015-12-21 16:45:00	0
0415-0049	2015-12-21 17:00:00	0
0415-0049	2015-12-21 17:15:00	0
0415-0049	2015-12-21 17:30:00	0
0415-0049	2015-12-21 17:45:00	0
0415-0049	2015-12-21 18:00:00	0
0415-0049	2015-12-21 18:15:00	0
0415-0049	2015-12-21 18:30:00	0
0415-0049	2015-12-21 18:45:00	0
0415-0049	2015-12-21 19:00:00	0
0415-0049	2015-12-21 19:15:00	0
0415-0049	2015-12-21 19:30:00	0
0415-0049	2015-12-21 19:45:00	0
0415-0049	2015-12-21 20:00:00	0
0415-0049	2015-12-21 20:15:00	0
0415-0049	2015-12-21 20:30:00	0
0415-0049	2015-12-21 20:45:00	0
0415-0049	2015-12-21 21:00:00	0
0415-0049	2015-12-21 21:15:00	0
0415-0049	2015-12-21 21:30:00	0
0415-0049	2015-12-21 21:45:00	0
0415-0049	2015-12-21 22:00:00	0
0415-0049	2015-12-21 22:15:00	0
0415-0049	2015-12-21 22:30:00	0
0415-0049	2015-12-21 22:45:00	0
0415-0049	2015-12-21 23:00:00	0
0415-0049	2015-12-21 23:15:00	0
0415-0049	2015-12-21 23:30:00	0
0415-0049	2015-12-21 23:45:00	0
