## Supplementary Data 2 for "Digital phenotyping by consumer wearables identifies sleep-associated markers of cardiovascular disease risk and biological aging": ActivityTable_0415-0052-NHC.tsv

0415-0052	2016-04-01 00:00:00	0
0415-0052	2016-04-01 00:15:00	0
0415-0052	2016-04-01 00:30:00	0
0415-0052	2016-04-01 00:45:00	0
0415-0052	2016-04-01 01:00:00	0
0415-0052	2016-04-01 01:15:00	0
0415-0052	2016-04-01 01:30:00	0
0415-0052	2016-04-01 01:45:00	0
0415-0052	2016-04-01 02:00:00	0
0415-0052	2016-04-01 02:15:00	0
0415-0052	2016-04-01 02:30:00	0
0415-0052	2016-04-01 02:45:00	0
0415-0052	2016-04-01 03:00:00	0
0415-0052	2016-04-01 03:15:00	0
0415-0052	2016-04-01 03:30:00	0
0415-0052	2016-04-01 03:45:00	0
0415-0052	2016-04-01 04:00:00	0
0415-0052	2016-04-01 04:15:00	0
0415-0052	2016-04-01 04:30:00	0
0415-0052	2016-04-01 04:45:00	0
0415-0052	2016-04-01 05:00:00	0
0415-0052	2016-04-01 05:15:00	0
0415-0052	2016-04-01 05:30:00	0
0415-0052	2016-04-01 05:45:00	0
0415-0052	2016-04-01 06:00:00	0
0415-0052	2016-04-01 06:15:00	0
0415-0052	2016-04-01 06:30:00	0
0415-0052	2016-04-01 06:45:00	0
0415-0052	2016-04-01 07:00:00	0
0415-0052	2016-04-01 07:15:00	0
0415-0052	2016-04-01 07:30:00	0
0415-0052	2016-04-01 07:45:00	0
0415-0052	2016-04-01 08:00:00	0
0415-0052	2016-04-01 08:15:00	0
0415-0052	2016-04-01 08:30:00	0
0415-0052	2016-04-01 08:45:00	0
0415-0052	2016-04-01 09:00:00	0
0415-0052	2016-04-01 09:15:00	0
0415-0052	2016-04-01 09:30:00	0
0415-0052	2016-04-01 09:45:00	0
0415-0052	2016-04-01 10:00:00	0
0415-0052	2016-04-01 10:15:00	0
0415-0052	2016-04-01 10:30:00	0
0415-0052	2016-04-01 10:45:00	0
0415-0052	2016-04-01 11:00:00	0
0415-0052	2016-04-01 11:15:00	0
0415-0052	2016-04-01 11:30:00	0
0415-0052	2016-04-01 11:45:00	0
0415-0052	2016-04-01 12:00:00	0
0415-0052	2016-04-01 12:15:00	0
0415-0052	2016-04-01 12:30:00	0
0415-0052	2016-04-01 12:45:00	0
0415-0052	2016-04-01 13:00:00	0
0415-0052	2016-04-01 13:15:00	0
0415-0052	2016-04-01 13:30:00	0
0415-0052	2016-04-01 13:45:00	0
0415-0052	2016-04-01 14:00:00	0
0415-0052	2016-04-01 14:15:00	0
0415-0052	2016-04-01 14:30:00	0
0415-0052	2016-04-01 14:45:00	0
0415-0052	2016-04-01 15:00:00	0
0415-0052	2016-04-01 15:15:00	0
0415-0052	2016-04-01 15:30:00	0
0415-0052	2016-04-01 15:45:00	0
0415-0052	2016-04-01 16:00:00	0
0415-0052	2016-04-01 16:15:00	0
0415-0052	2016-04-01 16:30:00	0
0415-0052	2016-04-01 16:45:00	0
0415-0052	2016-04-01 17:00:00	0
0415-0052	2016-04-01 17:15:00	0
0415-0052	2016-04-01 17:30:00	0
0415-0052	2016-04-01 17:45:00	0
0415-0052	2016-04-01 18:00:00	0
0415-0052	2016-04-01 18:15:00	0
0415-0052	2016-04-01 18:30:00	0
0415-0052	2016-04-01 18:45:00	0
0415-0052	2016-04-01 19:00:00	0
0415-0052	2016-04-01 19:15:00	0
0415-0052	2016-04-01 19:30:00	0
0415-0052	2016-04-01 19:45:00	0
0415-0052	2016-04-01 20:00:00	0
0415-0052	2016-04-01 20:15:00	0
0415-0052	2016-04-01 20:30:00	0
0415-0052	2016-04-01 20:45:00	0
0415-0052	2016-04-01 21:00:00	0
0415-0052	2016-04-01 21:15:00	0
0415-0052	2016-04-01 21:30:00	0
0415-0052	2016-04-01 21:45:00	0
0415-0052	2016-04-01 22:00:00	0
0415-0052	2016-04-01 22:15:00	0
0415-0052	2016-04-01 22:30:00	0
0415-0052	2016-04-01 22:45:00	0
0415-0052	2016-04-01 23:00:00	0
0415-0052	2016-04-01 23:15:00	0
0415-0052	2016-04-01 23:30:00	0
0415-0052	2016-04-01 23:45:00	0
0415-0052	2016-04-02 00:00:00	0
0415-0052	2016-04-02 00:15:00	0
0415-0052	2016-04-02 00:30:00	0
0415-0052	2016-04-02 00:45:00	0
0415-0052	2016-04-02 01:00:00	0
0415-0052	2016-04-02 01:15:00	0
0415-0052	2016-04-02 01:30:00	0
0415-0052	2016-04-02 01:45:00	0
0415-0052	2016-04-02 02:00:00	0
0415-0052	2016-04-02 02:15:00	0
0415-0052	2016-04-02 02:30:00	0
0415-0052	2016-04-02 02:45:00	0
0415-0052	2016-04-02 03:00:00	0
0415-0052	2016-04-02 03:15:00	0
0415-0052	2016-04-02 03:30:00	0
0415-0052	2016-04-02 03:45:00	0
0415-0052	2016-04-02 04:00:00	0
0415-0052	2016-04-02 04:15:00	0
0415-0052	2016-04-02 04:30:00	0
0415-0052	2016-04-02 04:45:00	0
0415-0052	2016-04-02 05:00:00	0
0415-0052	2016-04-02 05:15:00	0
0415-0052	2016-04-02 05:30:00	0
0415-0052	2016-04-02 05:45:00	0
0415-0052	2016-04-02 06:00:00	0
0415-0052	2016-04-02 06:15:00	0
0415-0052	2016-04-02 06:30:00	0
0415-0052	2016-04-02 06:45:00	0
0415-0052	2016-04-02 07:00:00	0
0415-0052	2016-04-02 07:15:00	0
0415-0052	2016-04-02 07:30:00	0
0415-0052	2016-04-02 07:45:00	0
0415-0052	2016-04-02 08:00:00	0
0415-0052	2016-04-02 08:15:00	0
0415-0052	2016-04-02 08:30:00	0
0415-0052	2016-04-02 08:45:00	0
0415-0052	2016-04-02 09:00:00	0
0415-0052	2016-04-02 09:15:00	14
0415-0052	2016-04-02 09:30:00	0
0415-0052	2016-04-02 09:45:00	8
0415-0052	2016-04-02 10:00:00	13
0415-0052	2016-04-02 10:15:00	0
0415-0052	2016-04-02 10:30:00	20
0415-0052	2016-04-02 10:45:00	4
0415-0052	2016-04-02 11:00:00	12
0415-0052	2016-04-02 11:15:00	7
0415-0052	2016-04-02 11:30:00	48
0415-0052	2016-04-02 11:45:00	0
0415-0052	2016-04-02 12:00:00	226
0415-0052	2016-04-02 12:15:00	91
0415-0052	2016-04-02 12:30:00	147
0415-0052	2016-04-02 12:45:00	32
0415-0052	2016-04-02 13:00:00	155
0415-0052	2016-04-02 13:15:00	48
0415-0052	2016-04-02 13:30:00	16
0415-0052	2016-04-02 13:45:00	0
0415-0052	2016-04-02 14:00:00	0
0415-0052	2016-04-02 14:15:00	9
0415-0052	2016-04-02 14:30:00	0
0415-0052	2016-04-02 14:45:00	140
0415-0052	2016-04-02 15:00:00	308
0415-0052	2016-04-02 15:15:00	187
0415-0052	2016-04-02 15:30:00	623
0415-0052	2016-04-02 15:45:00	433
0415-0052	2016-04-02 16:00:00	7
0415-0052	2016-04-02 16:15:00	491
0415-0052	2016-04-02 16:30:00	410
0415-0052	2016-04-02 16:45:00	0
0415-0052	2016-04-02 17:00:00	6
0415-0052	2016-04-02 17:15:00	11
0415-0052	2016-04-02 17:30:00	0
0415-0052	2016-04-02 17:45:00	0
0415-0052	2016-04-02 18:00:00	0
0415-0052	2016-04-02 18:15:00	0
0415-0052	2016-04-02 18:30:00	0
0415-0052	2016-04-02 18:45:00	0
0415-0052	2016-04-02 19:00:00	7
0415-0052	2016-04-02 19:15:00	399
0415-0052	2016-04-02 19:30:00	15
0415-0052	2016-04-02 19:45:00	0
0415-0052	2016-04-02 20:00:00	15
0415-0052	2016-04-02 20:15:00	0
0415-0052	2016-04-02 20:30:00	11
0415-0052	2016-04-02 20:45:00	110
0415-0052	2016-04-02 21:00:00	703
0415-0052	2016-04-02 21:15:00	350
0415-0052	2016-04-02 21:30:00	32
0415-0052	2016-04-02 21:45:00	27
0415-0052	2016-04-02 22:00:00	0
0415-0052	2016-04-02 22:15:00	5
0415-0052	2016-04-02 22:30:00	0
0415-0052	2016-04-02 22:45:00	0
0415-0052	2016-04-02 23:00:00	0
0415-0052	2016-04-02 23:15:00	10
0415-0052	2016-04-02 23:30:00	0
0415-0052	2016-04-02 23:45:00	0
0415-0052	2016-04-03 00:00:00	0
0415-0052	2016-04-03 00:15:00	0
0415-0052	2016-04-03 00:30:00	0
0415-0052	2016-04-03 00:45:00	0
0415-0052	2016-04-03 01:00:00	0
0415-0052	2016-04-03 01:15:00	0
0415-0052	2016-04-03 01:30:00	0
0415-0052	2016-04-03 01:45:00	0
0415-0052	2016-04-03 02:00:00	0
0415-0052	2016-04-03 02:15:00	7
0415-0052	2016-04-03 02:30:00	0
0415-0052	2016-04-03 02:45:00	0
0415-0052	2016-04-03 03:00:00	0
0415-0052	2016-04-03 03:15:00	0
0415-0052	2016-04-03 03:30:00	0
0415-0052	2016-04-03 03:45:00	0
0415-0052	2016-04-03 04:00:00	0
0415-0052	2016-04-03 04:15:00	0
0415-0052	2016-04-03 04:30:00	0
0415-0052	2016-04-03 04:45:00	0
0415-0052	2016-04-03 05:00:00	0
0415-0052	2016-04-03 05:15:00	0
0415-0052	2016-04-03 05:30:00	15
0415-0052	2016-04-03 05:45:00	20
0415-0052	2016-04-03 06:00:00	0
0415-0052	2016-04-03 06:15:00	0
0415-0052	2016-04-03 06:30:00	0
0415-0052	2016-04-03 06:45:00	0
0415-0052	2016-04-03 07:00:00	0
0415-0052	2016-04-03 07:15:00	0
0415-0052	2016-04-03 07:30:00	0
0415-0052	2016-04-03 07:45:00	54
0415-0052	2016-04-03 08:00:00	0
0415-0052	2016-04-03 08:15:00	0
0415-0052	2016-04-03 08:30:00	6
0415-0052	2016-04-03 08:45:00	11
0415-0052	2016-04-03 09:00:00	0
0415-0052	2016-04-03 09:15:00	0
0415-0052	2016-04-03 09:30:00	129
0415-0052	2016-04-03 09:45:00	0
0415-0052	2016-04-03 10:00:00	0
0415-0052	2016-04-03 10:15:00	6
0415-0052	2016-04-03 10:30:00	0
0415-0052	2016-04-03 10:45:00	187
0415-0052	2016-04-03 11:00:00	28
0415-0052	2016-04-03 11:15:00	7
0415-0052	2016-04-03 11:30:00	65
0415-0052	2016-04-03 11:45:00	211
0415-0052	2016-04-03 12:00:00	70
0415-0052	2016-04-03 12:15:00	400
0415-0052	2016-04-03 12:30:00	306
0415-0052	2016-04-03 12:45:00	0
0415-0052	2016-04-03 13:00:00	352
0415-0052	2016-04-03 13:15:00	85
0415-0052	2016-04-03 13:30:00	24
0415-0052	2016-04-03 13:45:00	43
0415-0052	2016-04-03 14:00:00	0
0415-0052	2016-04-03 14:15:00	0
0415-0052	2016-04-03 14:30:00	12
0415-0052	2016-04-03 14:45:00	756
0415-0052	2016-04-03 15:00:00	493
0415-0052	2016-04-03 15:15:00	296
0415-0052	2016-04-03 15:30:00	206
0415-0052	2016-04-03 15:45:00	305
0415-0052	2016-04-03 16:00:00	125
0415-0052	2016-04-03 16:15:00	1012
0415-0052	2016-04-03 16:30:00	290
0415-0052	2016-04-03 16:45:00	301
0415-0052	2016-04-03 17:00:00	301
0415-0052	2016-04-03 17:15:00	420
0415-0052	2016-04-03 17:30:00	32
0415-0052	2016-04-03 17:45:00	354
0415-0052	2016-04-03 18:00:00	292
0415-0052	2016-04-03 18:15:00	95
0415-0052	2016-04-03 18:30:00	0
0415-0052	2016-04-03 18:45:00	21
0415-0052	2016-04-03 19:00:00	0
0415-0052	2016-04-03 19:15:00	0
0415-0052	2016-04-03 19:30:00	22
0415-0052	2016-04-03 19:45:00	0
0415-0052	2016-04-03 20:00:00	0
0415-0052	2016-04-03 20:15:00	0
0415-0052	2016-04-03 20:30:00	0
0415-0052	2016-04-03 20:45:00	0
0415-0052	2016-04-03 21:00:00	14
0415-0052	2016-04-03 21:15:00	262
0415-0052	2016-04-03 21:30:00	54
0415-0052	2016-04-03 21:45:00	0
0415-0052	2016-04-03 22:00:00	0
0415-0052	2016-04-03 22:15:00	0
0415-0052	2016-04-03 22:30:00	11
0415-0052	2016-04-03 22:45:00	0
0415-0052	2016-04-03 23:00:00	0
0415-0052	2016-04-03 23:15:00	0
0415-0052	2016-04-03 23:30:00	0
0415-0052	2016-04-03 23:45:00	0
0415-0052	2016-04-04 00:00:00	0
0415-0052	2016-04-04 00:15:00	0
0415-0052	2016-04-04 00:30:00	0
0415-0052	2016-04-04 00:45:00	0
0415-0052	2016-04-04 01:00:00	6
0415-0052	2016-04-04 01:15:00	0
0415-0052	2016-04-04 01:30:00	0
0415-0052	2016-04-04 01:45:00	0
0415-0052	2016-04-04 02:00:00	0
0415-0052	2016-04-04 02:15:00	0
0415-0052	2016-04-04 02:30:00	4
0415-0052	2016-04-04 02:45:00	0
0415-0052	2016-04-04 03:00:00	0
0415-0052	2016-04-04 03:15:00	0
0415-0052	2016-04-04 03:30:00	0
0415-0052	2016-04-04 03:45:00	0
0415-0052	2016-04-04 04:00:00	9
0415-0052	2016-04-04 04:15:00	0
0415-0052	2016-04-04 04:30:00	4
0415-0052	2016-04-04 04:45:00	0
0415-0052	2016-04-04 05:00:00	0
0415-0052	2016-04-04 05:15:00	7
0415-0052	2016-04-04 05:30:00	0
0415-0052	2016-04-04 05:45:00	4
0415-0052	2016-04-04 06:00:00	0
0415-0052	2016-04-04 06:15:00	496
0415-0052	2016-04-04 06:30:00	391
0415-0052	2016-04-04 06:45:00	191
0415-0052	2016-04-04 07:00:00	186
0415-0052	2016-04-04 07:15:00	18
0415-0052	2016-04-04 07:30:00	146
0415-0052	2016-04-04 07:45:00	456
0415-0052	2016-04-04 08:00:00	508
0415-0052	2016-04-04 08:15:00	134
0415-0052	2016-04-04 08:30:00	62
0415-0052	2016-04-04 08:45:00	0
0415-0052	2016-04-04 09:00:00	0
0415-0052	2016-04-04 09:15:00	30
0415-0052	2016-04-04 09:30:00	14
0415-0052	2016-04-04 09:45:00	67
0415-0052	2016-04-04 10:00:00	7
0415-0052	2016-04-04 10:15:00	0
0415-0052	2016-04-04 10:30:00	0
0415-0052	2016-04-04 10:45:00	24
0415-0052	2016-04-04 11:00:00	8
0415-0052	2016-04-04 11:15:00	6
0415-0052	2016-04-04 11:30:00	147
0415-0052	2016-04-04 11:45:00	0
0415-0052	2016-04-04 12:00:00	78
0415-0052	2016-04-04 12:15:00	632
0415-0052	2016-04-04 12:30:00	465
0415-0052	2016-04-04 12:45:00	10
0415-0052	2016-04-04 13:00:00	0
0415-0052	2016-04-04 13:15:00	0
0415-0052	2016-04-04 13:30:00	7
0415-0052	2016-04-04 13:45:00	158
0415-0052	2016-04-04 14:00:00	17
0415-0052	2016-04-04 14:15:00	0
0415-0052	2016-04-04 14:30:00	0
0415-0052	2016-04-04 14:45:00	0
0415-0052	2016-04-04 15:00:00	0
0415-0052	2016-04-04 15:15:00	0
0415-0052	2016-04-04 15:30:00	179
0415-0052	2016-04-04 15:45:00	0
0415-0052	2016-04-04 16:00:00	0
0415-0052	2016-04-04 16:15:00	53
0415-0052	2016-04-04 16:30:00	24
0415-0052	2016-04-04 16:45:00	0
0415-0052	2016-04-04 17:00:00	8
0415-0052	2016-04-04 17:15:00	41
0415-0052	2016-04-04 17:30:00	91
0415-0052	2016-04-04 17:45:00	745
0415-0052	2016-04-04 18:00:00	37
0415-0052	2016-04-04 18:15:00	476
0415-0052	2016-04-04 18:30:00	63
0415-0052	2016-04-04 18:45:00	67
0415-0052	2016-04-04 19:00:00	504
0415-0052	2016-04-04 19:15:00	330
0415-0052	2016-04-04 19:30:00	0
0415-0052	2016-04-04 19:45:00	100
0415-0052	2016-04-04 20:00:00	34
0415-0052	2016-04-04 20:15:00	22
0415-0052	2016-04-04 20:30:00	12
0415-0052	2016-04-04 20:45:00	9
0415-0052	2016-04-04 21:00:00	4
0415-0052	2016-04-04 21:15:00	0
0415-0052	2016-04-04 21:30:00	19
0415-0052	2016-04-04 21:45:00	6
0415-0052	2016-04-04 22:00:00	0
0415-0052	2016-04-04 22:15:00	0
0415-0052	2016-04-04 22:30:00	54
0415-0052	2016-04-04 22:45:00	0
0415-0052	2016-04-04 23:00:00	0
0415-0052	2016-04-04 23:15:00	0
0415-0052	2016-04-04 23:30:00	0
0415-0052	2016-04-04 23:45:00	0
0415-0052	2016-04-05 00:00:00	0
0415-0052	2016-04-05 00:15:00	0
0415-0052	2016-04-05 00:30:00	0
0415-0052	2016-04-05 00:45:00	12
0415-0052	2016-04-05 01:00:00	0
0415-0052	2016-04-05 01:15:00	0
0415-0052	2016-04-05 01:30:00	0
0415-0052	2016-04-05 01:45:00	0
0415-0052	2016-04-05 02:00:00	0
0415-0052	2016-04-05 02:15:00	0
0415-0052	2016-04-05 02:30:00	0
0415-0052	2016-04-05 02:45:00	0
0415-0052	2016-04-05 03:00:00	16
0415-0052	2016-04-05 03:15:00	0
0415-0052	2016-04-05 03:30:00	0
0415-0052	2016-04-05 03:45:00	0
0415-0052	2016-04-05 04:00:00	0
0415-0052	2016-04-05 04:15:00	0
0415-0052	2016-04-05 04:30:00	0
0415-0052	2016-04-05 04:45:00	0
0415-0052	2016-04-05 05:00:00	0
0415-0052	2016-04-05 05:15:00	0
0415-0052	2016-04-05 05:30:00	4
0415-0052	2016-04-05 05:45:00	4
0415-0052	2016-04-05 06:00:00	0
0415-0052	2016-04-05 06:15:00	331
0415-0052	2016-04-05 06:30:00	422
0415-0052	2016-04-05 06:45:00	12
0415-0052	2016-04-05 07:00:00	434
0415-0052	2016-04-05 07:15:00	33
0415-0052	2016-04-05 07:30:00	15
0415-0052	2016-04-05 07:45:00	494
0415-0052	2016-04-05 08:00:00	642
0415-0052	2016-04-05 08:15:00	239
0415-0052	2016-04-05 08:30:00	144
0415-0052	2016-04-05 08:45:00	23
0415-0052	2016-04-05 09:00:00	0
0415-0052	2016-04-05 09:15:00	58
0415-0052	2016-04-05 09:30:00	0
0415-0052	2016-04-05 09:45:00	40
0415-0052	2016-04-05 10:00:00	0
0415-0052	2016-04-05 10:15:00	0
0415-0052	2016-04-05 10:30:00	0
0415-0052	2016-04-05 10:45:00	11
0415-0052	2016-04-05 11:00:00	0
0415-0052	2016-04-05 11:15:00	206
0415-0052	2016-04-05 11:30:00	10
0415-0052	2016-04-05 11:45:00	11
0415-0052	2016-04-05 12:00:00	0
0415-0052	2016-04-05 12:15:00	268
0415-0052	2016-04-05 12:30:00	7
0415-0052	2016-04-05 12:45:00	639
0415-0052	2016-04-05 13:00:00	469
0415-0052	2016-04-05 13:15:00	23
0415-0052	2016-04-05 13:30:00	67
0415-0052	2016-04-05 13:45:00	16
0415-0052	2016-04-05 14:00:00	109
0415-0052	2016-04-05 14:15:00	0
0415-0052	2016-04-05 14:30:00	0
0415-0052	2016-04-05 14:45:00	54
0415-0052	2016-04-05 15:00:00	104
0415-0052	2016-04-05 15:15:00	81
0415-0052	2016-04-05 15:30:00	8
0415-0052	2016-04-05 15:45:00	0
0415-0052	2016-04-05 16:00:00	7
0415-0052	2016-04-05 16:15:00	0
0415-0052	2016-04-05 16:30:00	13
0415-0052	2016-04-05 16:45:00	12
0415-0052	2016-04-05 17:00:00	163
0415-0052	2016-04-05 17:15:00	0
0415-0052	2016-04-05 17:30:00	409
0415-0052	2016-04-05 17:45:00	332
0415-0052	2016-04-05 18:00:00	224
0415-0052	2016-04-05 18:15:00	43
0415-0052	2016-04-05 18:30:00	9
0415-0052	2016-04-05 18:45:00	655
0415-0052	2016-04-05 19:00:00	155
0415-0052	2016-04-05 19:15:00	182
0415-0052	2016-04-05 19:30:00	0
0415-0052	2016-04-05 19:45:00	14
0415-0052	2016-04-05 20:00:00	0
0415-0052	2016-04-05 20:15:00	0
0415-0052	2016-04-05 20:30:00	0
0415-0052	2016-04-05 20:45:00	0
0415-0052	2016-04-05 21:00:00	79
0415-0052	2016-04-05 21:15:00	0
0415-0052	2016-04-05 21:30:00	0
0415-0052	2016-04-05 21:45:00	0
0415-0052	2016-04-05 22:00:00	0
0415-0052	2016-04-05 22:15:00	0
0415-0052	2016-04-05 22:30:00	0
0415-0052	2016-04-05 22:45:00	0
0415-0052	2016-04-05 23:00:00	0
0415-0052	2016-04-05 23:15:00	0
0415-0052	2016-04-05 23:30:00	0
0415-0052	2016-04-05 23:45:00	7
0415-0052	2016-04-06 00:00:00	0
0415-0052	2016-04-06 00:15:00	0
0415-0052	2016-04-06 00:30:00	0
0415-0052	2016-04-06 00:45:00	15
0415-0052	2016-04-06 01:00:00	0
0415-0052	2016-04-06 01:15:00	0
0415-0052	2016-04-06 01:30:00	0
0415-0052	2016-04-06 01:45:00	0
0415-0052	2016-04-06 02:00:00	0
0415-0052	2016-04-06 02:15:00	0
0415-0052	2016-04-06 02:30:00	0
0415-0052	2016-04-06 02:45:00	0
0415-0052	2016-04-06 03:00:00	0
0415-0052	2016-04-06 03:15:00	0
0415-0052	2016-04-06 03:30:00	0
0415-0052	2016-04-06 03:45:00	0
0415-0052	2016-04-06 04:00:00	0
0415-0052	2016-04-06 04:15:00	7
0415-0052	2016-04-06 04:30:00	0
0415-0052	2016-04-06 04:45:00	0
0415-0052	2016-04-06 05:00:00	0
0415-0052	2016-04-06 05:15:00	0
0415-0052	2016-04-06 05:30:00	0
0415-0052	2016-04-06 05:45:00	0
0415-0052	2016-04-06 06:00:00	0
0415-0052	2016-04-06 06:15:00	244
0415-0052	2016-04-06 06:30:00	341
0415-0052	2016-04-06 06:45:00	118
0415-0052	2016-04-06 07:00:00	259
0415-0052	2016-04-06 07:15:00	23
0415-0052	2016-04-06 07:30:00	171
0415-0052	2016-04-06 07:45:00	356
0415-0052	2016-04-06 08:00:00	606
0415-0052	2016-04-06 08:15:00	35
0415-0052	2016-04-06 08:30:00	0
0415-0052	2016-04-06 08:45:00	190
0415-0052	2016-04-06 09:00:00	0
0415-0052	2016-04-06 09:15:00	0
0415-0052	2016-04-06 09:30:00	0
0415-0052	2016-04-06 09:45:00	19
0415-0052	2016-04-06 10:00:00	0
0415-0052	2016-04-06 10:15:00	0
0415-0052	2016-04-06 10:30:00	248
0415-0052	2016-04-06 10:45:00	17
0415-0052	2016-04-06 11:00:00	22
0415-0052	2016-04-06 11:15:00	31
0415-0052	2016-04-06 11:30:00	0
0415-0052	2016-04-06 11:45:00	0
0415-0052	2016-04-06 12:00:00	154
0415-0052	2016-04-06 12:15:00	0
0415-0052	2016-04-06 12:30:00	611
0415-0052	2016-04-06 12:45:00	832
0415-0052	2016-04-06 13:00:00	459
0415-0052	2016-04-06 13:15:00	6
0415-0052	2016-04-06 13:30:00	0
0415-0052	2016-04-06 13:45:00	0
0415-0052	2016-04-06 14:00:00	102
0415-0052	2016-04-06 14:15:00	209
0415-0052	2016-04-06 14:30:00	33
0415-0052	2016-04-06 14:45:00	0
0415-0052	2016-04-06 15:00:00	191
0415-0052	2016-04-06 15:15:00	16
0415-0052	2016-04-06 15:30:00	8
0415-0052	2016-04-06 15:45:00	5
0415-0052	2016-04-06 16:00:00	44
0415-0052	2016-04-06 16:15:00	0
0415-0052	2016-04-06 16:30:00	12
0415-0052	2016-04-06 16:45:00	0
0415-0052	2016-04-06 17:00:00	32
0415-0052	2016-04-06 17:15:00	108
0415-0052	2016-04-06 17:30:00	359
0415-0052	2016-04-06 17:45:00	693
0415-0052	2016-04-06 18:00:00	16
0415-0052	2016-04-06 18:15:00	697
0415-0052	2016-04-06 18:30:00	280
0415-0052	2016-04-06 18:45:00	115
0415-0052	2016-04-06 19:00:00	85
0415-0052	2016-04-06 19:15:00	33
0415-0052	2016-04-06 19:30:00	96
0415-0052	2016-04-06 19:45:00	25
0415-0052	2016-04-06 20:00:00	10
0415-0052	2016-04-06 20:15:00	42
0415-0052	2016-04-06 20:30:00	7
0415-0052	2016-04-06 20:45:00	5
0415-0052	2016-04-06 21:00:00	68
0415-0052	2016-04-06 21:15:00	36
0415-0052	2016-04-06 21:30:00	21
0415-0052	2016-04-06 21:45:00	57
0415-0052	2016-04-06 22:00:00	80
0415-0052	2016-04-06 22:15:00	0
0415-0052	2016-04-06 22:30:00	0
0415-0052	2016-04-06 22:45:00	0
0415-0052	2016-04-06 23:00:00	0
0415-0052	2016-04-06 23:15:00	0
0415-0052	2016-04-06 23:30:00	0
0415-0052	2016-04-06 23:45:00	0
