## Supplementary Data 2 for "Digital phenotyping by consumer wearables identifies sleep-associated markers of cardiovascular disease risk and biological aging": ActivityTable_0415-0065-NHC.tsv

0415-0065	2016-11-28 00:00:00	0
0415-0065	2016-11-28 00:15:00	0
0415-0065	2016-11-28 00:30:00	0
0415-0065	2016-11-28 00:45:00	0
0415-0065	2016-11-28 01:00:00	0
0415-0065	2016-11-28 01:15:00	0
0415-0065	2016-11-28 01:30:00	0
0415-0065	2016-11-28 01:45:00	0
0415-0065	2016-11-28 02:00:00	0
0415-0065	2016-11-28 02:15:00	0
0415-0065	2016-11-28 02:30:00	0
0415-0065	2016-11-28 02:45:00	0
0415-0065	2016-11-28 03:00:00	0
0415-0065	2016-11-28 03:15:00	0
0415-0065	2016-11-28 03:30:00	0
0415-0065	2016-11-28 03:45:00	0
0415-0065	2016-11-28 04:00:00	0
0415-0065	2016-11-28 04:15:00	0
0415-0065	2016-11-28 04:30:00	0
0415-0065	2016-11-28 04:45:00	0
0415-0065	2016-11-28 05:00:00	0
0415-0065	2016-11-28 05:15:00	0
0415-0065	2016-11-28 05:30:00	0
0415-0065	2016-11-28 05:45:00	0
0415-0065	2016-11-28 06:00:00	0
0415-0065	2016-11-28 06:15:00	0
0415-0065	2016-11-28 06:30:00	0
0415-0065	2016-11-28 06:45:00	0
0415-0065	2016-11-28 07:00:00	0
0415-0065	2016-11-28 07:15:00	0
0415-0065	2016-11-28 07:30:00	0
0415-0065	2016-11-28 07:45:00	0
0415-0065	2016-11-28 08:00:00	0
0415-0065	2016-11-28 08:15:00	0
0415-0065	2016-11-28 08:30:00	0
0415-0065	2016-11-28 08:45:00	0
0415-0065	2016-11-28 09:00:00	0
0415-0065	2016-11-28 09:15:00	0
0415-0065	2016-11-28 09:30:00	8
0415-0065	2016-11-28 09:45:00	0
0415-0065	2016-11-28 10:00:00	0
0415-0065	2016-11-28 10:15:00	0
0415-0065	2016-11-28 10:30:00	10
0415-0065	2016-11-28 10:45:00	12
0415-0065	2016-11-28 11:00:00	0
0415-0065	2016-11-28 11:15:00	0
0415-0065	2016-11-28 11:30:00	0
0415-0065	2016-11-28 11:45:00	0
0415-0065	2016-11-28 12:00:00	0
0415-0065	2016-11-28 12:15:00	0
0415-0065	2016-11-28 12:30:00	0
0415-0065	2016-11-28 12:45:00	0
0415-0065	2016-11-28 13:00:00	0
0415-0065	2016-11-28 13:15:00	0
0415-0065	2016-11-28 13:30:00	0
0415-0065	2016-11-28 13:45:00	0
0415-0065	2016-11-28 14:00:00	0
0415-0065	2016-11-28 14:15:00	0
0415-0065	2016-11-28 14:30:00	0
0415-0065	2016-11-28 14:45:00	0
0415-0065	2016-11-28 15:00:00	0
0415-0065	2016-11-28 15:15:00	0
0415-0065	2016-11-28 15:30:00	0
0415-0065	2016-11-28 15:45:00	0
0415-0065	2016-11-28 16:00:00	0
0415-0065	2016-11-28 16:15:00	0
0415-0065	2016-11-28 16:30:00	0
0415-0065	2016-11-28 16:45:00	0
0415-0065	2016-11-28 17:00:00	0
0415-0065	2016-11-28 17:15:00	0
0415-0065	2016-11-28 17:30:00	0
0415-0065	2016-11-28 17:45:00	0
0415-0065	2016-11-28 18:00:00	0
0415-0065	2016-11-28 18:15:00	0
0415-0065	2016-11-28 18:30:00	0
0415-0065	2016-11-28 18:45:00	0
0415-0065	2016-11-28 19:00:00	0
0415-0065	2016-11-28 19:15:00	0
0415-0065	2016-11-28 19:30:00	0
0415-0065	2016-11-28 19:45:00	0
0415-0065	2016-11-28 20:00:00	0
0415-0065	2016-11-28 20:15:00	0
0415-0065	2016-11-28 20:30:00	0
0415-0065	2016-11-28 20:45:00	0
0415-0065	2016-11-28 21:00:00	0
0415-0065	2016-11-28 21:15:00	0
0415-0065	2016-11-28 21:30:00	0
0415-0065	2016-11-28 21:45:00	0
0415-0065	2016-11-28 22:00:00	0
0415-0065	2016-11-28 22:15:00	0
0415-0065	2016-11-28 22:30:00	0
0415-0065	2016-11-28 22:45:00	0
0415-0065	2016-11-28 23:00:00	0
0415-0065	2016-11-28 23:15:00	0
0415-0065	2016-11-28 23:30:00	0
0415-0065	2016-11-28 23:45:00	0
0415-0065	2016-11-29 00:00:00	0
0415-0065	2016-11-29 00:15:00	0
0415-0065	2016-11-29 00:30:00	0
0415-0065	2016-11-29 00:45:00	0
0415-0065	2016-11-29 01:00:00	0
0415-0065	2016-11-29 01:15:00	0
0415-0065	2016-11-29 01:30:00	0
0415-0065	2016-11-29 01:45:00	0
0415-0065	2016-11-29 02:00:00	0
0415-0065	2016-11-29 02:15:00	0
0415-0065	2016-11-29 02:30:00	0
0415-0065	2016-11-29 02:45:00	0
0415-0065	2016-11-29 03:00:00	0
0415-0065	2016-11-29 03:15:00	0
0415-0065	2016-11-29 03:30:00	0
0415-0065	2016-11-29 03:45:00	0
0415-0065	2016-11-29 04:00:00	0
0415-0065	2016-11-29 04:15:00	0
0415-0065	2016-11-29 04:30:00	0
0415-0065	2016-11-29 04:45:00	0
0415-0065	2016-11-29 05:00:00	0
0415-0065	2016-11-29 05:15:00	0
0415-0065	2016-11-29 05:30:00	0
0415-0065	2016-11-29 05:45:00	0
0415-0065	2016-11-29 06:00:00	0
0415-0065	2016-11-29 06:15:00	0
0415-0065	2016-11-29 06:30:00	0
0415-0065	2016-11-29 06:45:00	0
0415-0065	2016-11-29 07:00:00	0
0415-0065	2016-11-29 07:15:00	0
0415-0065	2016-11-29 07:30:00	0
0415-0065	2016-11-29 07:45:00	0
0415-0065	2016-11-29 08:00:00	0
0415-0065	2016-11-29 08:15:00	0
0415-0065	2016-11-29 08:30:00	0
0415-0065	2016-11-29 08:45:00	0
0415-0065	2016-11-29 09:00:00	0
0415-0065	2016-11-29 09:15:00	0
0415-0065	2016-11-29 09:30:00	0
0415-0065	2016-11-29 09:45:00	0
0415-0065	2016-11-29 10:00:00	0
0415-0065	2016-11-29 10:15:00	0
0415-0065	2016-11-29 10:30:00	0
0415-0065	2016-11-29 10:45:00	0
0415-0065	2016-11-29 11:00:00	0
0415-0065	2016-11-29 11:15:00	0
0415-0065	2016-11-29 11:30:00	0
0415-0065	2016-11-29 11:45:00	0
0415-0065	2016-11-29 12:00:00	0
0415-0065	2016-11-29 12:15:00	0
0415-0065	2016-11-29 12:30:00	0
0415-0065	2016-11-29 12:45:00	0
0415-0065	2016-11-29 13:00:00	0
0415-0065	2016-11-29 13:15:00	0
0415-0065	2016-11-29 13:30:00	0
0415-0065	2016-11-29 13:45:00	0
0415-0065	2016-11-29 14:00:00	0
0415-0065	2016-11-29 14:15:00	0
0415-0065	2016-11-29 14:30:00	0
0415-0065	2016-11-29 14:45:00	0
0415-0065	2016-11-29 15:00:00	0
0415-0065	2016-11-29 15:15:00	0
0415-0065	2016-11-29 15:30:00	0
0415-0065	2016-11-29 15:45:00	0
0415-0065	2016-11-29 16:00:00	0
0415-0065	2016-11-29 16:15:00	0
0415-0065	2016-11-29 16:30:00	0
0415-0065	2016-11-29 16:45:00	0
0415-0065	2016-11-29 17:00:00	0
0415-0065	2016-11-29 17:15:00	0
0415-0065	2016-11-29 17:30:00	0
0415-0065	2016-11-29 17:45:00	0
0415-0065	2016-11-29 18:00:00	0
0415-0065	2016-11-29 18:15:00	0
0415-0065	2016-11-29 18:30:00	0
0415-0065	2016-11-29 18:45:00	0
0415-0065	2016-11-29 19:00:00	0
0415-0065	2016-11-29 19:15:00	0
0415-0065	2016-11-29 19:30:00	0
0415-0065	2016-11-29 19:45:00	0
0415-0065	2016-11-29 20:00:00	0
0415-0065	2016-11-29 20:15:00	0
0415-0065	2016-11-29 20:30:00	0
0415-0065	2016-11-29 20:45:00	0
0415-0065	2016-11-29 21:00:00	0
0415-0065	2016-11-29 21:15:00	0
0415-0065	2016-11-29 21:30:00	0
0415-0065	2016-11-29 21:45:00	0
0415-0065	2016-11-29 22:00:00	0
0415-0065	2016-11-29 22:15:00	0
0415-0065	2016-11-29 22:30:00	0
0415-0065	2016-11-29 22:45:00	0
0415-0065	2016-11-29 23:00:00	0
0415-0065	2016-11-29 23:15:00	0
0415-0065	2016-11-29 23:30:00	0
0415-0065	2016-11-29 23:45:00	0
0415-0065	2016-11-30 00:00:00	0
0415-0065	2016-11-30 00:15:00	0
0415-0065	2016-11-30 00:30:00	0
0415-0065	2016-11-30 00:45:00	0
0415-0065	2016-11-30 01:00:00	0
0415-0065	2016-11-30 01:15:00	0
0415-0065	2016-11-30 01:30:00	0
0415-0065	2016-11-30 01:45:00	0
0415-0065	2016-11-30 02:00:00	0
0415-0065	2016-11-30 02:15:00	0
0415-0065	2016-11-30 02:30:00	0
0415-0065	2016-11-30 02:45:00	0
0415-0065	2016-11-30 03:00:00	0
0415-0065	2016-11-30 03:15:00	0
0415-0065	2016-11-30 03:30:00	0
0415-0065	2016-11-30 03:45:00	0
0415-0065	2016-11-30 04:00:00	0
0415-0065	2016-11-30 04:15:00	0
0415-0065	2016-11-30 04:30:00	0
0415-0065	2016-11-30 04:45:00	0
0415-0065	2016-11-30 05:00:00	0
0415-0065	2016-11-30 05:15:00	0
0415-0065	2016-11-30 05:30:00	0
0415-0065	2016-11-30 05:45:00	0
0415-0065	2016-11-30 06:00:00	0
0415-0065	2016-11-30 06:15:00	0
0415-0065	2016-11-30 06:30:00	0
0415-0065	2016-11-30 06:45:00	0
0415-0065	2016-11-30 07:00:00	0
0415-0065	2016-11-30 07:15:00	0
0415-0065	2016-11-30 07:30:00	0
0415-0065	2016-11-30 07:45:00	0
0415-0065	2016-11-30 08:00:00	0
0415-0065	2016-11-30 08:15:00	0
0415-0065	2016-11-30 08:30:00	0
0415-0065	2016-11-30 08:45:00	0
0415-0065	2016-11-30 09:00:00	0
0415-0065	2016-11-30 09:15:00	0
0415-0065	2016-11-30 09:30:00	0
0415-0065	2016-11-30 09:45:00	0
0415-0065	2016-11-30 10:00:00	0
0415-0065	2016-11-30 10:15:00	0
0415-0065	2016-11-30 10:30:00	0
0415-0065	2016-11-30 10:45:00	0
0415-0065	2016-11-30 11:00:00	0
0415-0065	2016-11-30 11:15:00	0
0415-0065	2016-11-30 11:30:00	0
0415-0065	2016-11-30 11:45:00	0
0415-0065	2016-11-30 12:00:00	0
0415-0065	2016-11-30 12:15:00	0
0415-0065	2016-11-30 12:30:00	0
0415-0065	2016-11-30 12:45:00	0
0415-0065	2016-11-30 13:00:00	0
0415-0065	2016-11-30 13:15:00	0
0415-0065	2016-11-30 13:30:00	0
0415-0065	2016-11-30 13:45:00	0
0415-0065	2016-11-30 14:00:00	0
0415-0065	2016-11-30 14:15:00	0
0415-0065	2016-11-30 14:30:00	0
0415-0065	2016-11-30 14:45:00	0
0415-0065	2016-11-30 15:00:00	0
0415-0065	2016-11-30 15:15:00	0
0415-0065	2016-11-30 15:30:00	0
0415-0065	2016-11-30 15:45:00	0
0415-0065	2016-11-30 16:00:00	0
0415-0065	2016-11-30 16:15:00	0
0415-0065	2016-11-30 16:30:00	0
0415-0065	2016-11-30 16:45:00	0
0415-0065	2016-11-30 17:00:00	0
0415-0065	2016-11-30 17:15:00	0
0415-0065	2016-11-30 17:30:00	0
0415-0065	2016-11-30 17:45:00	0
0415-0065	2016-11-30 18:00:00	0
0415-0065	2016-11-30 18:15:00	0
0415-0065	2016-11-30 18:30:00	0
0415-0065	2016-11-30 18:45:00	0
0415-0065	2016-11-30 19:00:00	0
0415-0065	2016-11-30 19:15:00	0
0415-0065	2016-11-30 19:30:00	0
0415-0065	2016-11-30 19:45:00	0
0415-0065	2016-11-30 20:00:00	0
0415-0065	2016-11-30 20:15:00	0
0415-0065	2016-11-30 20:30:00	0
0415-0065	2016-11-30 20:45:00	0
0415-0065	2016-11-30 21:00:00	0
0415-0065	2016-11-30 21:15:00	0
0415-0065	2016-11-30 21:30:00	0
0415-0065	2016-11-30 21:45:00	0
0415-0065	2016-11-30 22:00:00	0
0415-0065	2016-11-30 22:15:00	0
0415-0065	2016-11-30 22:30:00	0
0415-0065	2016-11-30 22:45:00	0
0415-0065	2016-11-30 23:00:00	0
0415-0065	2016-11-30 23:15:00	0
0415-0065	2016-11-30 23:30:00	0
0415-0065	2016-11-30 23:45:00	0
0415-0065	2016-12-01 00:00:00	0
0415-0065	2016-12-01 00:15:00	0
0415-0065	2016-12-01 00:30:00	0
0415-0065	2016-12-01 00:45:00	0
0415-0065	2016-12-01 01:00:00	0
0415-0065	2016-12-01 01:15:00	0
0415-0065	2016-12-01 01:30:00	0
0415-0065	2016-12-01 01:45:00	0
0415-0065	2016-12-01 02:00:00	0
0415-0065	2016-12-01 02:15:00	0
0415-0065	2016-12-01 02:30:00	0
0415-0065	2016-12-01 02:45:00	0
0415-0065	2016-12-01 03:00:00	0
0415-0065	2016-12-01 03:15:00	0
0415-0065	2016-12-01 03:30:00	0
0415-0065	2016-12-01 03:45:00	0
0415-0065	2016-12-01 04:00:00	0
0415-0065	2016-12-01 04:15:00	0
0415-0065	2016-12-01 04:30:00	0
0415-0065	2016-12-01 04:45:00	0
0415-0065	2016-12-01 05:00:00	0
0415-0065	2016-12-01 05:15:00	0
0415-0065	2016-12-01 05:30:00	0
0415-0065	2016-12-01 05:45:00	0
0415-0065	2016-12-01 06:00:00	0
0415-0065	2016-12-01 06:15:00	0
0415-0065	2016-12-01 06:30:00	0
0415-0065	2016-12-01 06:45:00	0
0415-0065	2016-12-01 07:00:00	0
0415-0065	2016-12-01 07:15:00	0
0415-0065	2016-12-01 07:30:00	0
0415-0065	2016-12-01 07:45:00	0
0415-0065	2016-12-01 08:00:00	0
0415-0065	2016-12-01 08:15:00	0
0415-0065	2016-12-01 08:30:00	0
0415-0065	2016-12-01 08:45:00	0
0415-0065	2016-12-01 09:00:00	0
0415-0065	2016-12-01 09:15:00	0
0415-0065	2016-12-01 09:30:00	0
0415-0065	2016-12-01 09:45:00	0
0415-0065	2016-12-01 10:00:00	0
0415-0065	2016-12-01 10:15:00	0
0415-0065	2016-12-01 10:30:00	0
0415-0065	2016-12-01 10:45:00	0
0415-0065	2016-12-01 11:00:00	0
0415-0065	2016-12-01 11:15:00	0
0415-0065	2016-12-01 11:30:00	0
0415-0065	2016-12-01 11:45:00	0
0415-0065	2016-12-01 12:00:00	0
0415-0065	2016-12-01 12:15:00	0
0415-0065	2016-12-01 12:30:00	0
0415-0065	2016-12-01 12:45:00	0
0415-0065	2016-12-01 13:00:00	0
0415-0065	2016-12-01 13:15:00	0
0415-0065	2016-12-01 13:30:00	0
0415-0065	2016-12-01 13:45:00	0
0415-0065	2016-12-01 14:00:00	0
0415-0065	2016-12-01 14:15:00	0
0415-0065	2016-12-01 14:30:00	0
0415-0065	2016-12-01 14:45:00	0
0415-0065	2016-12-01 15:00:00	0
0415-0065	2016-12-01 15:15:00	0
0415-0065	2016-12-01 15:30:00	0
0415-0065	2016-12-01 15:45:00	0
0415-0065	2016-12-01 16:00:00	0
0415-0065	2016-12-01 16:15:00	0
0415-0065	2016-12-01 16:30:00	0
0415-0065	2016-12-01 16:45:00	0
0415-0065	2016-12-01 17:00:00	0
0415-0065	2016-12-01 17:15:00	0
0415-0065	2016-12-01 17:30:00	0
0415-0065	2016-12-01 17:45:00	0
0415-0065	2016-12-01 18:00:00	0
0415-0065	2016-12-01 18:15:00	0
0415-0065	2016-12-01 18:30:00	0
0415-0065	2016-12-01 18:45:00	0
0415-0065	2016-12-01 19:00:00	0
0415-0065	2016-12-01 19:15:00	0
0415-0065	2016-12-01 19:30:00	0
0415-0065	2016-12-01 19:45:00	0
0415-0065	2016-12-01 20:00:00	0
0415-0065	2016-12-01 20:15:00	0
0415-0065	2016-12-01 20:30:00	0
0415-0065	2016-12-01 20:45:00	0
0415-0065	2016-12-01 21:00:00	0
0415-0065	2016-12-01 21:15:00	0
0415-0065	2016-12-01 21:30:00	0
0415-0065	2016-12-01 21:45:00	0
0415-0065	2016-12-01 22:00:00	0
0415-0065	2016-12-01 22:15:00	0
0415-0065	2016-12-01 22:30:00	0
0415-0065	2016-12-01 22:45:00	0
0415-0065	2016-12-01 23:00:00	0
0415-0065	2016-12-01 23:15:00	0
0415-0065	2016-12-01 23:30:00	0
0415-0065	2016-12-01 23:45:00	0
0415-0065	2016-12-02 00:00:00	0
0415-0065	2016-12-02 00:15:00	0
0415-0065	2016-12-02 00:30:00	0
0415-0065	2016-12-02 00:45:00	0
0415-0065	2016-12-02 01:00:00	0
0415-0065	2016-12-02 01:15:00	0
0415-0065	2016-12-02 01:30:00	0
0415-0065	2016-12-02 01:45:00	0
0415-0065	2016-12-02 02:00:00	0
0415-0065	2016-12-02 02:15:00	0
0415-0065	2016-12-02 02:30:00	0
0415-0065	2016-12-02 02:45:00	0
0415-0065	2016-12-02 03:00:00	0
0415-0065	2016-12-02 03:15:00	0
0415-0065	2016-12-02 03:30:00	0
0415-0065	2016-12-02 03:45:00	0
0415-0065	2016-12-02 04:00:00	0
0415-0065	2016-12-02 04:15:00	0
0415-0065	2016-12-02 04:30:00	0
0415-0065	2016-12-02 04:45:00	0
0415-0065	2016-12-02 05:00:00	0
0415-0065	2016-12-02 05:15:00	0
0415-0065	2016-12-02 05:30:00	0
0415-0065	2016-12-02 05:45:00	0
0415-0065	2016-12-02 06:00:00	0
0415-0065	2016-12-02 06:15:00	0
0415-0065	2016-12-02 06:30:00	0
0415-0065	2016-12-02 06:45:00	0
0415-0065	2016-12-02 07:00:00	0
0415-0065	2016-12-02 07:15:00	0
0415-0065	2016-12-02 07:30:00	0
0415-0065	2016-12-02 07:45:00	0
0415-0065	2016-12-02 08:00:00	0
0415-0065	2016-12-02 08:15:00	0
0415-0065	2016-12-02 08:30:00	0
0415-0065	2016-12-02 08:45:00	0
0415-0065	2016-12-02 09:00:00	0
0415-0065	2016-12-02 09:15:00	0
0415-0065	2016-12-02 09:30:00	0
0415-0065	2016-12-02 09:45:00	0
0415-0065	2016-12-02 10:00:00	0
0415-0065	2016-12-02 10:15:00	0
0415-0065	2016-12-02 10:30:00	0
0415-0065	2016-12-02 10:45:00	0
0415-0065	2016-12-02 11:00:00	0
0415-0065	2016-12-02 11:15:00	0
0415-0065	2016-12-02 11:30:00	0
0415-0065	2016-12-02 11:45:00	0
0415-0065	2016-12-02 12:00:00	0
0415-0065	2016-12-02 12:15:00	0
0415-0065	2016-12-02 12:30:00	0
0415-0065	2016-12-02 12:45:00	0
0415-0065	2016-12-02 13:00:00	0
0415-0065	2016-12-02 13:15:00	0
0415-0065	2016-12-02 13:30:00	0
0415-0065	2016-12-02 13:45:00	0
0415-0065	2016-12-02 14:00:00	0
0415-0065	2016-12-02 14:15:00	0
0415-0065	2016-12-02 14:30:00	0
0415-0065	2016-12-02 14:45:00	0
0415-0065	2016-12-02 15:00:00	0
0415-0065	2016-12-02 15:15:00	0
0415-0065	2016-12-02 15:30:00	0
0415-0065	2016-12-02 15:45:00	0
0415-0065	2016-12-02 16:00:00	0
0415-0065	2016-12-02 16:15:00	0
0415-0065	2016-12-02 16:30:00	0
0415-0065	2016-12-02 16:45:00	0
0415-0065	2016-12-02 17:00:00	0
0415-0065	2016-12-02 17:15:00	0
0415-0065	2016-12-02 17:30:00	0
0415-0065	2016-12-02 17:45:00	0
0415-0065	2016-12-02 18:00:00	0
0415-0065	2016-12-02 18:15:00	0
0415-0065	2016-12-02 18:30:00	0
0415-0065	2016-12-02 18:45:00	0
0415-0065	2016-12-02 19:00:00	0
0415-0065	2016-12-02 19:15:00	0
0415-0065	2016-12-02 19:30:00	0
0415-0065	2016-12-02 19:45:00	0
0415-0065	2016-12-02 20:00:00	0
0415-0065	2016-12-02 20:15:00	0
0415-0065	2016-12-02 20:30:00	0
0415-0065	2016-12-02 20:45:00	0
0415-0065	2016-12-02 21:00:00	0
0415-0065	2016-12-02 21:15:00	0
0415-0065	2016-12-02 21:30:00	0
0415-0065	2016-12-02 21:45:00	0
0415-0065	2016-12-02 22:00:00	0
0415-0065	2016-12-02 22:15:00	0
0415-0065	2016-12-02 22:30:00	0
0415-0065	2016-12-02 22:45:00	0
0415-0065	2016-12-02 23:00:00	0
0415-0065	2016-12-02 23:15:00	0
0415-0065	2016-12-02 23:30:00	0
0415-0065	2016-12-02 23:45:00	0
0415-0065	2016-12-03 00:00:00	0
0415-0065	2016-12-03 00:15:00	0
0415-0065	2016-12-03 00:30:00	0
0415-0065	2016-12-03 00:45:00	0
0415-0065	2016-12-03 01:00:00	0
0415-0065	2016-12-03 01:15:00	0
0415-0065	2016-12-03 01:30:00	0
0415-0065	2016-12-03 01:45:00	0
0415-0065	2016-12-03 02:00:00	0
0415-0065	2016-12-03 02:15:00	0
0415-0065	2016-12-03 02:30:00	0
0415-0065	2016-12-03 02:45:00	0
0415-0065	2016-12-03 03:00:00	0
0415-0065	2016-12-03 03:15:00	0
0415-0065	2016-12-03 03:30:00	0
0415-0065	2016-12-03 03:45:00	0
0415-0065	2016-12-03 04:00:00	0
0415-0065	2016-12-03 04:15:00	0
0415-0065	2016-12-03 04:30:00	0
0415-0065	2016-12-03 04:45:00	0
0415-0065	2016-12-03 05:00:00	0
0415-0065	2016-12-03 05:15:00	48
0415-0065	2016-12-03 05:30:00	744
0415-0065	2016-12-03 05:45:00	432
0415-0065	2016-12-03 06:00:00	0
0415-0065	2016-12-03 06:15:00	556
0415-0065	2016-12-03 06:30:00	187
0415-0065	2016-12-03 06:45:00	165
0415-0065	2016-12-03 07:00:00	245
0415-0065	2016-12-03 07:15:00	0
0415-0065	2016-12-03 07:30:00	188
0415-0065	2016-12-03 07:45:00	281
0415-0065	2016-12-03 08:00:00	7
0415-0065	2016-12-03 08:15:00	6
0415-0065	2016-12-03 08:30:00	0
0415-0065	2016-12-03 08:45:00	6
0415-0065	2016-12-03 09:00:00	0
0415-0065	2016-12-03 09:15:00	8
0415-0065	2016-12-03 09:30:00	0
0415-0065	2016-12-03 09:45:00	0
0415-0065	2016-12-03 10:00:00	0
0415-0065	2016-12-03 10:15:00	265
0415-0065	2016-12-03 10:30:00	254
0415-0065	2016-12-03 10:45:00	428
0415-0065	2016-12-03 11:00:00	845
0415-0065	2016-12-03 11:15:00	172
0415-0065	2016-12-03 11:30:00	360
0415-0065	2016-12-03 11:45:00	50
0415-0065	2016-12-03 12:00:00	952
0415-0065	2016-12-03 12:15:00	917
0415-0065	2016-12-03 12:30:00	555
0415-0065	2016-12-03 12:45:00	80
0415-0065	2016-12-03 13:00:00	153
0415-0065	2016-12-03 13:15:00	6
0415-0065	2016-12-03 13:30:00	111
0415-0065	2016-12-03 13:45:00	568
0415-0065	2016-12-03 14:00:00	1215
0415-0065	2016-12-03 14:15:00	1525
0415-0065	2016-12-03 14:30:00	639
0415-0065	2016-12-03 14:45:00	613
0415-0065	2016-12-03 15:00:00	782
0415-0065	2016-12-03 15:15:00	1023
0415-0065	2016-12-03 15:30:00	82
0415-0065	2016-12-03 15:45:00	938
0415-0065	2016-12-03 16:00:00	346
0415-0065	2016-12-03 16:15:00	475
0415-0065	2016-12-03 16:30:00	480
0415-0065	2016-12-03 16:45:00	37
0415-0065	2016-12-03 17:00:00	6
0415-0065	2016-12-03 17:15:00	0
0415-0065	2016-12-03 17:30:00	16
0415-0065	2016-12-03 17:45:00	128
0415-0065	2016-12-03 18:00:00	149
0415-0065	2016-12-03 18:15:00	77
0415-0065	2016-12-03 18:30:00	0
0415-0065	2016-12-03 18:45:00	92
0415-0065	2016-12-03 19:00:00	162
0415-0065	2016-12-03 19:15:00	0
0415-0065	2016-12-03 19:30:00	94
0415-0065	2016-12-03 19:45:00	16
0415-0065	2016-12-03 20:00:00	0
0415-0065	2016-12-03 20:15:00	0
0415-0065	2016-12-03 20:30:00	12
0415-0065	2016-12-03 20:45:00	60
0415-0065	2016-12-03 21:00:00	177
0415-0065	2016-12-03 21:15:00	124
0415-0065	2016-12-03 21:30:00	1290
0415-0065	2016-12-03 21:45:00	1542
0415-0065	2016-12-03 22:00:00	800
0415-0065	2016-12-03 22:15:00	207
0415-0065	2016-12-03 22:30:00	164
0415-0065	2016-12-03 22:45:00	789
0415-0065	2016-12-03 23:00:00	1369
0415-0065	2016-12-03 23:15:00	1542
0415-0065	2016-12-03 23:30:00	999
0415-0065	2016-12-03 23:45:00	102
0415-0065	2016-12-04 00:00:00	7
0415-0065	2016-12-04 00:15:00	0
0415-0065	2016-12-04 00:30:00	11
0415-0065	2016-12-04 00:45:00	0
0415-0065	2016-12-04 01:00:00	0
0415-0065	2016-12-04 01:15:00	0
0415-0065	2016-12-04 01:30:00	0
0415-0065	2016-12-04 01:45:00	0
0415-0065	2016-12-04 02:00:00	0
0415-0065	2016-12-04 02:15:00	14
0415-0065	2016-12-04 02:30:00	0
0415-0065	2016-12-04 02:45:00	0
0415-0065	2016-12-04 03:00:00	0
0415-0065	2016-12-04 03:15:00	0
0415-0065	2016-12-04 03:30:00	15
0415-0065	2016-12-04 03:45:00	0
0415-0065	2016-12-04 04:00:00	0
0415-0065	2016-12-04 04:15:00	29
0415-0065	2016-12-04 04:30:00	0
0415-0065	2016-12-04 04:45:00	0
0415-0065	2016-12-04 05:00:00	0
0415-0065	2016-12-04 05:15:00	0
0415-0065	2016-12-04 05:30:00	0
0415-0065	2016-12-04 05:45:00	0
0415-0065	2016-12-04 06:00:00	0
0415-0065	2016-12-04 06:15:00	0
0415-0065	2016-12-04 06:30:00	0
0415-0065	2016-12-04 06:45:00	0
0415-0065	2016-12-04 07:00:00	0
0415-0065	2016-12-04 07:15:00	12
0415-0065	2016-12-04 07:30:00	0
0415-0065	2016-12-04 07:45:00	15
0415-0065	2016-12-04 08:00:00	7
0415-0065	2016-12-04 08:15:00	0
0415-0065	2016-12-04 08:30:00	0
0415-0065	2016-12-04 08:45:00	0
0415-0065	2016-12-04 09:00:00	0
0415-0065	2016-12-04 09:15:00	0
0415-0065	2016-12-04 09:30:00	0
0415-0065	2016-12-04 09:45:00	0
0415-0065	2016-12-04 10:00:00	0
0415-0065	2016-12-04 10:15:00	9
0415-0065	2016-12-04 10:30:00	5
0415-0065	2016-12-04 10:45:00	0
0415-0065	2016-12-04 11:00:00	0
0415-0065	2016-12-04 11:15:00	30
0415-0065	2016-12-04 11:30:00	89
0415-0065	2016-12-04 11:45:00	115
0415-0065	2016-12-04 12:00:00	305
0415-0065	2016-12-04 12:15:00	586
0415-0065	2016-12-04 12:30:00	349
0415-0065	2016-12-04 12:45:00	1255
0415-0065	2016-12-04 13:00:00	300
0415-0065	2016-12-04 13:15:00	69
0415-0065	2016-12-04 13:30:00	0
0415-0065	2016-12-04 13:45:00	147
0415-0065	2016-12-04 14:00:00	124
0415-0065	2016-12-04 14:15:00	0
0415-0065	2016-12-04 14:30:00	25
0415-0065	2016-12-04 14:45:00	13
0415-0065	2016-12-04 15:00:00	56
0415-0065	2016-12-04 15:15:00	44
0415-0065	2016-12-04 15:30:00	248
0415-0065	2016-12-04 15:45:00	466
0415-0065	2016-12-04 16:00:00	304
0415-0065	2016-12-04 16:15:00	853
0415-0065	2016-12-04 16:30:00	134
0415-0065	2016-12-04 16:45:00	49
0415-0065	2016-12-04 17:00:00	16
0415-0065	2016-12-04 17:15:00	16
0415-0065	2016-12-04 17:30:00	92
0415-0065	2016-12-04 17:45:00	32
0415-0065	2016-12-04 18:00:00	48
0415-0065	2016-12-04 18:15:00	380
0415-0065	2016-12-04 18:30:00	105
0415-0065	2016-12-04 18:45:00	78
0415-0065	2016-12-04 19:00:00	142
0415-0065	2016-12-04 19:15:00	258
0415-0065	2016-12-04 19:30:00	922
0415-0065	2016-12-04 19:45:00	671
0415-0065	2016-12-04 20:00:00	525
0415-0065	2016-12-04 20:15:00	758
0415-0065	2016-12-04 20:30:00	248
0415-0065	2016-12-04 20:45:00	7
0415-0065	2016-12-04 21:00:00	0
0415-0065	2016-12-04 21:15:00	0
0415-0065	2016-12-04 21:30:00	0
0415-0065	2016-12-04 21:45:00	4
0415-0065	2016-12-04 22:00:00	0
0415-0065	2016-12-04 22:15:00	8
0415-0065	2016-12-04 22:30:00	0
0415-0065	2016-12-04 22:45:00	0
0415-0065	2016-12-04 23:00:00	0
0415-0065	2016-12-04 23:15:00	5
0415-0065	2016-12-04 23:30:00	13
0415-0065	2016-12-04 23:45:00	215
0415-0065	2016-12-05 00:00:00	38
0415-0065	2016-12-05 00:15:00	24
0415-0065	2016-12-05 00:30:00	89
0415-0065	2016-12-05 00:45:00	7
0415-0065	2016-12-05 01:00:00	0
0415-0065	2016-12-05 01:15:00	15
0415-0065	2016-12-05 01:30:00	10
0415-0065	2016-12-05 01:45:00	352
0415-0065	2016-12-05 02:00:00	67
0415-0065	2016-12-05 02:15:00	90
0415-0065	2016-12-05 02:30:00	0
0415-0065	2016-12-05 02:45:00	0
0415-0065	2016-12-05 03:00:00	0
0415-0065	2016-12-05 03:15:00	0
0415-0065	2016-12-05 03:30:00	0
0415-0065	2016-12-05 03:45:00	0
0415-0065	2016-12-05 04:00:00	33
0415-0065	2016-12-05 04:15:00	0
0415-0065	2016-12-05 04:30:00	0
0415-0065	2016-12-05 04:45:00	0
0415-0065	2016-12-05 05:00:00	0
0415-0065	2016-12-05 05:15:00	0
0415-0065	2016-12-05 05:30:00	0
0415-0065	2016-12-05 05:45:00	0
0415-0065	2016-12-05 06:00:00	0
0415-0065	2016-12-05 06:15:00	0
0415-0065	2016-12-05 06:30:00	0
0415-0065	2016-12-05 06:45:00	0
0415-0065	2016-12-05 07:00:00	0
0415-0065	2016-12-05 07:15:00	0
0415-0065	2016-12-05 07:30:00	0
0415-0065	2016-12-05 07:45:00	0
0415-0065	2016-12-05 08:00:00	0
0415-0065	2016-12-05 08:15:00	18
0415-0065	2016-12-05 08:30:00	0
0415-0065	2016-12-05 08:45:00	0
0415-0065	2016-12-05 09:00:00	0
0415-0065	2016-12-05 09:15:00	0
0415-0065	2016-12-05 09:30:00	0
0415-0065	2016-12-05 09:45:00	18
0415-0065	2016-12-05 10:00:00	0
0415-0065	2016-12-05 10:15:00	0
0415-0065	2016-12-05 10:30:00	6
0415-0065	2016-12-05 10:45:00	11
0415-0065	2016-12-05 11:00:00	9
0415-0065	2016-12-05 11:15:00	0
0415-0065	2016-12-05 11:30:00	29
0415-0065	2016-12-05 11:45:00	0
0415-0065	2016-12-05 12:00:00	68
0415-0065	2016-12-05 12:15:00	449
0415-0065	2016-12-05 12:30:00	343
0415-0065	2016-12-05 12:45:00	244
0415-0065	2016-12-05 13:00:00	489
0415-0065	2016-12-05 13:15:00	154
0415-0065	2016-12-05 13:30:00	25
0415-0065	2016-12-05 13:45:00	523
0415-0065	2016-12-05 14:00:00	432
0415-0065	2016-12-05 14:15:00	287
0415-0065	2016-12-05 14:30:00	384
0415-0065	2016-12-05 14:45:00	59
0415-0065	2016-12-05 15:00:00	149
0415-0065	2016-12-05 15:15:00	140
0415-0065	2016-12-05 15:30:00	322
0415-0065	2016-12-05 15:45:00	1179
0415-0065	2016-12-05 16:00:00	1092
0415-0065	2016-12-05 16:15:00	330
0415-0065	2016-12-05 16:30:00	6
0415-0065	2016-12-05 16:45:00	0
0415-0065	2016-12-05 17:00:00	0
0415-0065	2016-12-05 17:15:00	351
0415-0065	2016-12-05 17:30:00	583
0415-0065	2016-12-05 17:45:00	762
0415-0065	2016-12-05 18:00:00	695
0415-0065	2016-12-05 18:15:00	104
0415-0065	2016-12-05 18:30:00	0
0415-0065	2016-12-05 18:45:00	0
0415-0065	2016-12-05 19:00:00	0
0415-0065	2016-12-05 19:15:00	0
0415-0065	2016-12-05 19:30:00	0
0415-0065	2016-12-05 19:45:00	4
0415-0065	2016-12-05 20:00:00	0
0415-0065	2016-12-05 20:15:00	0
0415-0065	2016-12-05 20:30:00	0
0415-0065	2016-12-05 20:45:00	0
0415-0065	2016-12-05 21:00:00	0
0415-0065	2016-12-05 21:15:00	0
0415-0065	2016-12-05 21:30:00	482
0415-0065	2016-12-05 21:45:00	59
0415-0065	2016-12-05 22:00:00	1200
0415-0065	2016-12-05 22:15:00	328
0415-0065	2016-12-05 22:30:00	0
0415-0065	2016-12-05 22:45:00	17
0415-0065	2016-12-05 23:00:00	0
0415-0065	2016-12-05 23:15:00	10
0415-0065	2016-12-05 23:30:00	12
0415-0065	2016-12-05 23:45:00	122
0415-0065	2016-12-06 00:00:00	87
0415-0065	2016-12-06 00:15:00	51
0415-0065	2016-12-06 00:30:00	108
0415-0065	2016-12-06 00:45:00	64
0415-0065	2016-12-06 01:00:00	0
0415-0065	2016-12-06 01:15:00	18
0415-0065	2016-12-06 01:30:00	0
0415-0065	2016-12-06 01:45:00	0
0415-0065	2016-12-06 02:00:00	0
0415-0065	2016-12-06 02:15:00	0
0415-0065	2016-12-06 02:30:00	0
0415-0065	2016-12-06 02:45:00	0
0415-0065	2016-12-06 03:00:00	0
0415-0065	2016-12-06 03:15:00	31
0415-0065	2016-12-06 03:30:00	0
0415-0065	2016-12-06 03:45:00	29
0415-0065	2016-12-06 04:00:00	0
0415-0065	2016-12-06 04:15:00	0
0415-0065	2016-12-06 04:30:00	0
0415-0065	2016-12-06 04:45:00	0
0415-0065	2016-12-06 05:00:00	0
0415-0065	2016-12-06 05:15:00	0
0415-0065	2016-12-06 05:30:00	0
0415-0065	2016-12-06 05:45:00	0
0415-0065	2016-12-06 06:00:00	0
0415-0065	2016-12-06 06:15:00	0
0415-0065	2016-12-06 06:30:00	0
0415-0065	2016-12-06 06:45:00	0
0415-0065	2016-12-06 07:00:00	8
0415-0065	2016-12-06 07:15:00	0
0415-0065	2016-12-06 07:30:00	0
0415-0065	2016-12-06 07:45:00	0
0415-0065	2016-12-06 08:00:00	0
0415-0065	2016-12-06 08:15:00	0
0415-0065	2016-12-06 08:30:00	0
0415-0065	2016-12-06 08:45:00	871
0415-0065	2016-12-06 09:00:00	302
0415-0065	2016-12-06 09:15:00	4
0415-0065	2016-12-06 09:30:00	0
0415-0065	2016-12-06 09:45:00	0
0415-0065	2016-12-06 10:00:00	647
0415-0065	2016-12-06 10:15:00	496
0415-0065	2016-12-06 10:30:00	630
0415-0065	2016-12-06 10:45:00	598
0415-0065	2016-12-06 11:00:00	369
0415-0065	2016-12-06 11:15:00	284
0415-0065	2016-12-06 11:30:00	908
0415-0065	2016-12-06 11:45:00	267
0415-0065	2016-12-06 12:00:00	231
0415-0065	2016-12-06 12:15:00	0
0415-0065	2016-12-06 12:30:00	503
0415-0065	2016-12-06 12:45:00	453
0415-0065	2016-12-06 13:00:00	442
0415-0065	2016-12-06 13:15:00	749
0415-0065	2016-12-06 13:30:00	163
0415-0065	2016-12-06 13:45:00	36
0415-0065	2016-12-06 14:00:00	24
0415-0065	2016-12-06 14:15:00	165
0415-0065	2016-12-06 14:30:00	246
0415-0065	2016-12-06 14:45:00	171
0415-0065	2016-12-06 15:00:00	511
0415-0065	2016-12-06 15:15:00	544
0415-0065	2016-12-06 15:30:00	126
0415-0065	2016-12-06 15:45:00	969
0415-0065	2016-12-06 16:00:00	197
0415-0065	2016-12-06 16:15:00	290
0415-0065	2016-12-06 16:30:00	64
0415-0065	2016-12-06 16:45:00	12
0415-0065	2016-12-06 17:00:00	263
0415-0065	2016-12-06 17:15:00	277
0415-0065	2016-12-06 17:30:00	404
0415-0065	2016-12-06 17:45:00	446
0415-0065	2016-12-06 18:00:00	0
0415-0065	2016-12-06 18:15:00	11
0415-0065	2016-12-06 18:30:00	0
0415-0065	2016-12-06 18:45:00	655
0415-0065	2016-12-06 19:00:00	741
0415-0065	2016-12-06 19:15:00	531
0415-0065	2016-12-06 19:30:00	28
0415-0065	2016-12-06 19:45:00	677
0415-0065	2016-12-06 20:00:00	108
0415-0065	2016-12-06 20:15:00	0
0415-0065	2016-12-06 20:30:00	620
0415-0065	2016-12-06 20:45:00	1038
0415-0065	2016-12-06 21:00:00	397
0415-0065	2016-12-06 21:15:00	680
0415-0065	2016-12-06 21:30:00	11
0415-0065	2016-12-06 21:45:00	17
0415-0065	2016-12-06 22:00:00	0
0415-0065	2016-12-06 22:15:00	0
0415-0065	2016-12-06 22:30:00	0
0415-0065	2016-12-06 22:45:00	0
0415-0065	2016-12-06 23:00:00	0
0415-0065	2016-12-06 23:15:00	57
0415-0065	2016-12-06 23:30:00	21
0415-0065	2016-12-06 23:45:00	15
0415-0065	2016-12-07 00:00:00	15
0415-0065	2016-12-07 00:15:00	164
0415-0065	2016-12-07 00:30:00	0
0415-0065	2016-12-07 00:45:00	0
0415-0065	2016-12-07 01:00:00	0
0415-0065	2016-12-07 01:15:00	0
0415-0065	2016-12-07 01:30:00	0
0415-0065	2016-12-07 01:45:00	135
0415-0065	2016-12-07 02:00:00	10
0415-0065	2016-12-07 02:15:00	0
0415-0065	2016-12-07 02:30:00	0
0415-0065	2016-12-07 02:45:00	0
0415-0065	2016-12-07 03:00:00	0
0415-0065	2016-12-07 03:15:00	0
0415-0065	2016-12-07 03:30:00	0
0415-0065	2016-12-07 03:45:00	0
0415-0065	2016-12-07 04:00:00	0
0415-0065	2016-12-07 04:15:00	0
0415-0065	2016-12-07 04:30:00	12
0415-0065	2016-12-07 04:45:00	0
0415-0065	2016-12-07 05:00:00	0
0415-0065	2016-12-07 05:15:00	0
0415-0065	2016-12-07 05:30:00	0
0415-0065	2016-12-07 05:45:00	0
0415-0065	2016-12-07 06:00:00	0
0415-0065	2016-12-07 06:15:00	0
0415-0065	2016-12-07 06:30:00	0
0415-0065	2016-12-07 06:45:00	0
0415-0065	2016-12-07 07:00:00	0
0415-0065	2016-12-07 07:15:00	0
0415-0065	2016-12-07 07:30:00	0
0415-0065	2016-12-07 07:45:00	0
0415-0065	2016-12-07 08:00:00	0
0415-0065	2016-12-07 08:15:00	0
0415-0065	2016-12-07 08:30:00	0
0415-0065	2016-12-07 08:45:00	0
0415-0065	2016-12-07 09:00:00	0
0415-0065	2016-12-07 09:15:00	0
0415-0065	2016-12-07 09:30:00	0
0415-0065	2016-12-07 09:45:00	0
0415-0065	2016-12-07 10:00:00	12
0415-0065	2016-12-07 10:15:00	15
0415-0065	2016-12-07 10:30:00	0
0415-0065	2016-12-07 10:45:00	18
0415-0065	2016-12-07 11:00:00	0
0415-0065	2016-12-07 11:15:00	0
0415-0065	2016-12-07 11:30:00	120
0415-0065	2016-12-07 11:45:00	888
0415-0065	2016-12-07 12:00:00	73
0415-0065	2016-12-07 12:15:00	294
0415-0065	2016-12-07 12:30:00	810
0415-0065	2016-12-07 12:45:00	198
0415-0065	2016-12-07 13:00:00	824
0415-0065	2016-12-07 13:15:00	292
0415-0065	2016-12-07 13:30:00	694
0415-0065	2016-12-07 13:45:00	378
0415-0065	2016-12-07 14:00:00	489
0415-0065	2016-12-07 14:15:00	50
0415-0065	2016-12-07 14:30:00	107
0415-0065	2016-12-07 14:45:00	245
0415-0065	2016-12-07 15:00:00	114
0415-0065	2016-12-07 15:15:00	260
0415-0065	2016-12-07 15:30:00	193
0415-0065	2016-12-07 15:45:00	296
0415-0065	2016-12-07 16:00:00	324
0415-0065	2016-12-07 16:15:00	255
0415-0065	2016-12-07 16:30:00	15
0415-0065	2016-12-07 16:45:00	387
0415-0065	2016-12-07 17:00:00	178
0415-0065	2016-12-07 17:15:00	402
0415-0065	2016-12-07 17:30:00	1275
0415-0065	2016-12-07 17:45:00	359
0415-0065	2016-12-07 18:00:00	21
0415-0065	2016-12-07 18:15:00	47
0415-0065	2016-12-07 18:30:00	4
0415-0065	2016-12-07 18:45:00	31
0415-0065	2016-12-07 19:00:00	288
0415-0065	2016-12-07 19:15:00	123
0415-0065	2016-12-07 19:30:00	118
0415-0065	2016-12-07 19:45:00	5
0415-0065	2016-12-07 20:00:00	96
0415-0065	2016-12-07 20:15:00	12
0415-0065	2016-12-07 20:30:00	289
0415-0065	2016-12-07 20:45:00	38
0415-0065	2016-12-07 21:00:00	313
0415-0065	2016-12-07 21:15:00	15
0415-0065	2016-12-07 21:30:00	288
0415-0065	2016-12-07 21:45:00	92
0415-0065	2016-12-07 22:00:00	76
0415-0065	2016-12-07 22:15:00	15
0415-0065	2016-12-07 22:30:00	41
0415-0065	2016-12-07 22:45:00	26
0415-0065	2016-12-07 23:00:00	0
0415-0065	2016-12-07 23:15:00	333
0415-0065	2016-12-07 23:30:00	34
0415-0065	2016-12-07 23:45:00	54
0415-0065	2016-12-08 00:00:00	32
0415-0065	2016-12-08 00:15:00	0
0415-0065	2016-12-08 00:30:00	6
0415-0065	2016-12-08 00:45:00	1
0415-0065	2016-12-08 01:00:00	24
0415-0065	2016-12-08 01:15:00	21
0415-0065	2016-12-08 01:30:00	0
0415-0065	2016-12-08 01:45:00	0
0415-0065	2016-12-08 02:00:00	0
0415-0065	2016-12-08 02:15:00	60
0415-0065	2016-12-08 02:30:00	0
0415-0065	2016-12-08 02:45:00	34
0415-0065	2016-12-08 03:00:00	0
0415-0065	2016-12-08 03:15:00	0
0415-0065	2016-12-08 03:30:00	0
0415-0065	2016-12-08 03:45:00	0
0415-0065	2016-12-08 04:00:00	0
0415-0065	2016-12-08 04:15:00	0
0415-0065	2016-12-08 04:30:00	0
0415-0065	2016-12-08 04:45:00	19
0415-0065	2016-12-08 05:00:00	8
0415-0065	2016-12-08 05:15:00	0
0415-0065	2016-12-08 05:30:00	0
0415-0065	2016-12-08 05:45:00	0
0415-0065	2016-12-08 06:00:00	0
0415-0065	2016-12-08 06:15:00	0
0415-0065	2016-12-08 06:30:00	0
0415-0065	2016-12-08 06:45:00	0
0415-0065	2016-12-08 07:00:00	0
0415-0065	2016-12-08 07:15:00	0
0415-0065	2016-12-08 07:30:00	0
0415-0065	2016-12-08 07:45:00	0
0415-0065	2016-12-08 08:00:00	0
0415-0065	2016-12-08 08:15:00	0
0415-0065	2016-12-08 08:30:00	0
0415-0065	2016-12-08 08:45:00	0
0415-0065	2016-12-08 09:00:00	0
0415-0065	2016-12-08 09:15:00	0
0415-0065	2016-12-08 09:30:00	25
0415-0065	2016-12-08 09:45:00	16
0415-0065	2016-12-08 10:00:00	0
0415-0065	2016-12-08 10:15:00	0
0415-0065	2016-12-08 10:30:00	0
0415-0065	2016-12-08 10:45:00	73
0415-0065	2016-12-08 11:00:00	162
0415-0065	2016-12-08 11:15:00	97
0415-0065	2016-12-08 11:30:00	271
0415-0065	2016-12-08 11:45:00	391
0415-0065	2016-12-08 12:00:00	145
0415-0065	2016-12-08 12:15:00	228
0415-0065	2016-12-08 12:30:00	105
0415-0065	2016-12-08 12:45:00	728
0415-0065	2016-12-08 13:00:00	395
0415-0065	2016-12-08 13:15:00	194
0415-0065	2016-12-08 13:30:00	28
0415-0065	2016-12-08 13:45:00	1
0415-0065	2016-12-08 14:00:00	275
0415-0065	2016-12-08 14:15:00	43
0415-0065	2016-12-08 14:30:00	813
0415-0065	2016-12-08 14:45:00	416
0415-0065	2016-12-08 15:00:00	357
0415-0065	2016-12-08 15:15:00	522
0415-0065	2016-12-08 15:30:00	104
0415-0065	2016-12-08 15:45:00	10
0415-0065	2016-12-08 16:00:00	0
0415-0065	2016-12-08 16:15:00	0
0415-0065	2016-12-08 16:30:00	0
0415-0065	2016-12-08 16:45:00	0
0415-0065	2016-12-08 17:00:00	0
0415-0065	2016-12-08 17:15:00	0
0415-0065	2016-12-08 17:30:00	0
0415-0065	2016-12-08 17:45:00	0
0415-0065	2016-12-08 18:00:00	0
0415-0065	2016-12-08 18:15:00	0
0415-0065	2016-12-08 18:30:00	22
0415-0065	2016-12-08 18:45:00	9
0415-0065	2016-12-08 19:00:00	0
0415-0065	2016-12-08 19:15:00	0
0415-0065	2016-12-08 19:30:00	0
0415-0065	2016-12-08 19:45:00	0
0415-0065	2016-12-08 20:00:00	7
0415-0065	2016-12-08 20:15:00	0
0415-0065	2016-12-08 20:30:00	549
0415-0065	2016-12-08 20:45:00	437
0415-0065	2016-12-08 21:00:00	340
0415-0065	2016-12-08 21:15:00	125
0415-0065	2016-12-08 21:30:00	186
0415-0065	2016-12-08 21:45:00	32
0415-0065	2016-12-08 22:00:00	261
0415-0065	2016-12-08 22:15:00	614
0415-0065	2016-12-08 22:30:00	109
0415-0065	2016-12-08 22:45:00	187
0415-0065	2016-12-08 23:00:00	130
0415-0065	2016-12-08 23:15:00	185
0415-0065	2016-12-08 23:30:00	112
0415-0065	2016-12-08 23:45:00	210
0415-0065	2016-12-09 00:00:00	93
0415-0065	2016-12-09 00:15:00	177
0415-0065	2016-12-09 00:30:00	15
0415-0065	2016-12-09 00:45:00	0
0415-0065	2016-12-09 01:00:00	0
0415-0065	2016-12-09 01:15:00	0
0415-0065	2016-12-09 01:30:00	0
0415-0065	2016-12-09 01:45:00	0
0415-0065	2016-12-09 02:00:00	0
0415-0065	2016-12-09 02:15:00	11
0415-0065	2016-12-09 02:30:00	0
0415-0065	2016-12-09 02:45:00	0
0415-0065	2016-12-09 03:00:00	0
0415-0065	2016-12-09 03:15:00	0
0415-0065	2016-12-09 03:30:00	0
0415-0065	2016-12-09 03:45:00	58
0415-0065	2016-12-09 04:00:00	0
0415-0065	2016-12-09 04:15:00	0
0415-0065	2016-12-09 04:30:00	0
0415-0065	2016-12-09 04:45:00	6
0415-0065	2016-12-09 05:00:00	0
0415-0065	2016-12-09 05:15:00	0
0415-0065	2016-12-09 05:30:00	0
0415-0065	2016-12-09 05:45:00	0
0415-0065	2016-12-09 06:00:00	0
0415-0065	2016-12-09 06:15:00	0
0415-0065	2016-12-09 06:30:00	0
0415-0065	2016-12-09 06:45:00	0
0415-0065	2016-12-09 07:00:00	89
0415-0065	2016-12-09 07:15:00	0
0415-0065	2016-12-09 07:30:00	27
0415-0065	2016-12-09 07:45:00	0
0415-0065	2016-12-09 08:00:00	70
0415-0065	2016-12-09 08:15:00	0
0415-0065	2016-12-09 08:30:00	0
0415-0065	2016-12-09 08:45:00	0
0415-0065	2016-12-09 09:00:00	0
0415-0065	2016-12-09 09:15:00	174
0415-0065	2016-12-09 09:30:00	119
0415-0065	2016-12-09 09:45:00	0
0415-0065	2016-12-09 10:00:00	0
0415-0065	2016-12-09 10:15:00	0
0415-0065	2016-12-09 10:30:00	0
0415-0065	2016-12-09 10:45:00	0
0415-0065	2016-12-09 11:00:00	0
0415-0065	2016-12-09 11:15:00	0
0415-0065	2016-12-09 11:30:00	0
0415-0065	2016-12-09 11:45:00	0
0415-0065	2016-12-09 12:00:00	0
0415-0065	2016-12-09 12:15:00	0
0415-0065	2016-12-09 12:30:00	0
0415-0065	2016-12-09 12:45:00	0
0415-0065	2016-12-09 13:00:00	0
0415-0065	2016-12-09 13:15:00	0
0415-0065	2016-12-09 13:30:00	0
0415-0065	2016-12-09 13:45:00	0
0415-0065	2016-12-09 14:00:00	0
0415-0065	2016-12-09 14:15:00	0
0415-0065	2016-12-09 14:30:00	0
0415-0065	2016-12-09 14:45:00	0
0415-0065	2016-12-09 15:00:00	0
0415-0065	2016-12-09 15:15:00	0
0415-0065	2016-12-09 15:30:00	0
0415-0065	2016-12-09 15:45:00	0
0415-0065	2016-12-09 16:00:00	0
0415-0065	2016-12-09 16:15:00	0
0415-0065	2016-12-09 16:30:00	0
0415-0065	2016-12-09 16:45:00	0
0415-0065	2016-12-09 17:00:00	0
0415-0065	2016-12-09 17:15:00	0
0415-0065	2016-12-09 17:30:00	0
0415-0065	2016-12-09 17:45:00	0
0415-0065	2016-12-09 18:00:00	0
0415-0065	2016-12-09 18:15:00	0
0415-0065	2016-12-09 18:30:00	0
0415-0065	2016-12-09 18:45:00	0
0415-0065	2016-12-09 19:00:00	0
0415-0065	2016-12-09 19:15:00	0
0415-0065	2016-12-09 19:30:00	0
0415-0065	2016-12-09 19:45:00	0
0415-0065	2016-12-09 20:00:00	0
0415-0065	2016-12-09 20:15:00	0
0415-0065	2016-12-09 20:30:00	0
0415-0065	2016-12-09 20:45:00	0
0415-0065	2016-12-09 21:00:00	0
0415-0065	2016-12-09 21:15:00	0
0415-0065	2016-12-09 21:30:00	0
0415-0065	2016-12-09 21:45:00	0
0415-0065	2016-12-09 22:00:00	0
0415-0065	2016-12-09 22:15:00	0
0415-0065	2016-12-09 22:30:00	0
0415-0065	2016-12-09 22:45:00	0
0415-0065	2016-12-09 23:00:00	0
0415-0065	2016-12-09 23:15:00	0
0415-0065	2016-12-09 23:30:00	0
0415-0065	2016-12-09 23:45:00	0
