## Supplementary Data 2 for "Digital phenotyping by consumer wearables identifies sleep-associated markers of cardiovascular disease risk and biological aging": ActivityTable_0415-0066-NHC.tsv

0415-0066	2016-04-13 00:00:00	0
0415-0066	2016-04-13 00:15:00	0
0415-0066	2016-04-13 00:30:00	0
0415-0066	2016-04-13 00:45:00	0
0415-0066	2016-04-13 01:00:00	0
0415-0066	2016-04-13 01:15:00	0
0415-0066	2016-04-13 01:30:00	0
0415-0066	2016-04-13 01:45:00	0
0415-0066	2016-04-13 02:00:00	0
0415-0066	2016-04-13 02:15:00	0
0415-0066	2016-04-13 02:30:00	0
0415-0066	2016-04-13 02:45:00	0
0415-0066	2016-04-13 03:00:00	0
0415-0066	2016-04-13 03:15:00	0
0415-0066	2016-04-13 03:30:00	0
0415-0066	2016-04-13 03:45:00	0
0415-0066	2016-04-13 04:00:00	0
0415-0066	2016-04-13 04:15:00	0
0415-0066	2016-04-13 04:30:00	0
0415-0066	2016-04-13 04:45:00	0
0415-0066	2016-04-13 05:00:00	0
0415-0066	2016-04-13 05:15:00	0
0415-0066	2016-04-13 05:30:00	0
0415-0066	2016-04-13 05:45:00	0
0415-0066	2016-04-13 06:00:00	0
0415-0066	2016-04-13 06:15:00	0
0415-0066	2016-04-13 06:30:00	0
0415-0066	2016-04-13 06:45:00	0
0415-0066	2016-04-13 07:00:00	0
0415-0066	2016-04-13 07:15:00	0
0415-0066	2016-04-13 07:30:00	0
0415-0066	2016-04-13 07:45:00	0
0415-0066	2016-04-13 08:00:00	0
0415-0066	2016-04-13 08:15:00	0
0415-0066	2016-04-13 08:30:00	89
0415-0066	2016-04-13 08:45:00	0
0415-0066	2016-04-13 09:00:00	158
0415-0066	2016-04-13 09:15:00	0
0415-0066	2016-04-13 09:30:00	0
0415-0066	2016-04-13 09:45:00	0
0415-0066	2016-04-13 10:00:00	50
0415-0066	2016-04-13 10:15:00	165
0415-0066	2016-04-13 10:30:00	49
0415-0066	2016-04-13 10:45:00	658
0415-0066	2016-04-13 11:00:00	136
0415-0066	2016-04-13 11:15:00	353
0415-0066	2016-04-13 11:30:00	91
0415-0066	2016-04-13 11:45:00	0
0415-0066	2016-04-13 12:00:00	7
0415-0066	2016-04-13 12:15:00	0
0415-0066	2016-04-13 12:30:00	0
0415-0066	2016-04-13 12:45:00	184
0415-0066	2016-04-13 13:00:00	126
0415-0066	2016-04-13 13:15:00	0
0415-0066	2016-04-13 13:30:00	143
0415-0066	2016-04-13 13:45:00	0
0415-0066	2016-04-13 14:00:00	0
0415-0066	2016-04-13 14:15:00	0
0415-0066	2016-04-13 14:30:00	108
0415-0066	2016-04-13 14:45:00	0
0415-0066	2016-04-13 15:00:00	0
0415-0066	2016-04-13 15:15:00	351
0415-0066	2016-04-13 15:30:00	57
0415-0066	2016-04-13 15:45:00	270
0415-0066	2016-04-13 16:00:00	0
0415-0066	2016-04-13 16:15:00	122
0415-0066	2016-04-13 16:30:00	225
0415-0066	2016-04-13 16:45:00	68
0415-0066	2016-04-13 17:00:00	23
0415-0066	2016-04-13 17:15:00	0
0415-0066	2016-04-13 17:30:00	0
0415-0066	2016-04-13 17:45:00	392
0415-0066	2016-04-13 18:00:00	286
0415-0066	2016-04-13 18:15:00	284
0415-0066	2016-04-13 18:30:00	707
0415-0066	2016-04-13 18:45:00	980
0415-0066	2016-04-13 19:00:00	1248
0415-0066	2016-04-13 19:15:00	867
0415-0066	2016-04-13 19:30:00	54
0415-0066	2016-04-13 19:45:00	45
0415-0066	2016-04-13 20:00:00	140
0415-0066	2016-04-13 20:15:00	274
0415-0066	2016-04-13 20:30:00	19
0415-0066	2016-04-13 20:45:00	50
0415-0066	2016-04-13 21:00:00	9
0415-0066	2016-04-13 21:15:00	0
0415-0066	2016-04-13 21:30:00	147
0415-0066	2016-04-13 21:45:00	8
0415-0066	2016-04-13 22:00:00	6
0415-0066	2016-04-13 22:15:00	0
0415-0066	2016-04-13 22:30:00	0
0415-0066	2016-04-13 22:45:00	7
0415-0066	2016-04-13 23:00:00	0
0415-0066	2016-04-13 23:15:00	8
0415-0066	2016-04-13 23:30:00	49
0415-0066	2016-04-13 23:45:00	245
0415-0066	2016-04-14 00:00:00	48
0415-0066	2016-04-14 00:15:00	0
0415-0066	2016-04-14 00:30:00	18
0415-0066	2016-04-14 00:45:00	0
0415-0066	2016-04-14 01:00:00	0
0415-0066	2016-04-14 01:15:00	0
0415-0066	2016-04-14 01:30:00	0
0415-0066	2016-04-14 01:45:00	0
0415-0066	2016-04-14 02:00:00	0
0415-0066	2016-04-14 02:15:00	0
0415-0066	2016-04-14 02:30:00	0
0415-0066	2016-04-14 02:45:00	0
0415-0066	2016-04-14 03:00:00	0
0415-0066	2016-04-14 03:15:00	0
0415-0066	2016-04-14 03:30:00	6
0415-0066	2016-04-14 03:45:00	0
0415-0066	2016-04-14 04:00:00	0
0415-0066	2016-04-14 04:15:00	0
0415-0066	2016-04-14 04:30:00	0
0415-0066	2016-04-14 04:45:00	0
0415-0066	2016-04-14 05:00:00	0
0415-0066	2016-04-14 05:15:00	0
0415-0066	2016-04-14 05:30:00	4
0415-0066	2016-04-14 05:45:00	0
0415-0066	2016-04-14 06:00:00	4
0415-0066	2016-04-14 06:15:00	0
0415-0066	2016-04-14 06:30:00	0
0415-0066	2016-04-14 06:45:00	0
0415-0066	2016-04-14 07:00:00	0
0415-0066	2016-04-14 07:15:00	0
0415-0066	2016-04-14 07:30:00	0
0415-0066	2016-04-14 07:45:00	0
0415-0066	2016-04-14 08:00:00	0
0415-0066	2016-04-14 08:15:00	150
0415-0066	2016-04-14 08:30:00	6
0415-0066	2016-04-14 08:45:00	0
0415-0066	2016-04-14 09:00:00	10
0415-0066	2016-04-14 09:15:00	67
0415-0066	2016-04-14 09:30:00	0
0415-0066	2016-04-14 09:45:00	0
0415-0066	2016-04-14 10:00:00	68
0415-0066	2016-04-14 10:15:00	477
0415-0066	2016-04-14 10:30:00	666
0415-0066	2016-04-14 10:45:00	243
0415-0066	2016-04-14 11:00:00	759
0415-0066	2016-04-14 11:15:00	82
0415-0066	2016-04-14 11:30:00	252
0415-0066	2016-04-14 11:45:00	69
0415-0066	2016-04-14 12:00:00	771
0415-0066	2016-04-14 12:15:00	15
0415-0066	2016-04-14 12:30:00	12
0415-0066	2016-04-14 12:45:00	137
0415-0066	2016-04-14 13:00:00	520
0415-0066	2016-04-14 13:15:00	549
0415-0066	2016-04-14 13:30:00	294
0415-0066	2016-04-14 13:45:00	212
0415-0066	2016-04-14 14:00:00	70
0415-0066	2016-04-14 14:15:00	365
0415-0066	2016-04-14 14:30:00	468
0415-0066	2016-04-14 14:45:00	112
0415-0066	2016-04-14 15:00:00	153
0415-0066	2016-04-14 15:15:00	327
0415-0066	2016-04-14 15:30:00	415
0415-0066	2016-04-14 15:45:00	56
0415-0066	2016-04-14 16:00:00	200
0415-0066	2016-04-14 16:15:00	115
0415-0066	2016-04-14 16:30:00	0
0415-0066	2016-04-14 16:45:00	0
0415-0066	2016-04-14 17:00:00	0
0415-0066	2016-04-14 17:15:00	0
0415-0066	2016-04-14 17:30:00	0
0415-0066	2016-04-14 17:45:00	0
0415-0066	2016-04-14 18:00:00	0
0415-0066	2016-04-14 18:15:00	0
0415-0066	2016-04-14 18:30:00	65
0415-0066	2016-04-14 18:45:00	0
0415-0066	2016-04-14 19:00:00	181
0415-0066	2016-04-14 19:15:00	615
0415-0066	2016-04-14 19:30:00	764
0415-0066	2016-04-14 19:45:00	0
0415-0066	2016-04-14 20:00:00	558
0415-0066	2016-04-14 20:15:00	121
0415-0066	2016-04-14 20:30:00	0
0415-0066	2016-04-14 20:45:00	627
0415-0066	2016-04-14 21:00:00	158
0415-0066	2016-04-14 21:15:00	99
0415-0066	2016-04-14 21:30:00	41
0415-0066	2016-04-14 21:45:00	40
0415-0066	2016-04-14 22:00:00	56
0415-0066	2016-04-14 22:15:00	64
0415-0066	2016-04-14 22:30:00	20
0415-0066	2016-04-14 22:45:00	36
0415-0066	2016-04-14 23:00:00	54
0415-0066	2016-04-14 23:15:00	79
0415-0066	2016-04-14 23:30:00	62
0415-0066	2016-04-14 23:45:00	246
0415-0066	2016-04-15 00:00:00	354
0415-0066	2016-04-15 00:15:00	18
0415-0066	2016-04-15 00:30:00	44
0415-0066	2016-04-15 00:45:00	15
0415-0066	2016-04-15 01:00:00	0
0415-0066	2016-04-15 01:15:00	0
0415-0066	2016-04-15 01:30:00	0
0415-0066	2016-04-15 01:45:00	0
0415-0066	2016-04-15 02:00:00	0
0415-0066	2016-04-15 02:15:00	0
0415-0066	2016-04-15 02:30:00	0
0415-0066	2016-04-15 02:45:00	0
0415-0066	2016-04-15 03:00:00	0
0415-0066	2016-04-15 03:15:00	0
0415-0066	2016-04-15 03:30:00	0
0415-0066	2016-04-15 03:45:00	0
0415-0066	2016-04-15 04:00:00	0
0415-0066	2016-04-15 04:15:00	0
0415-0066	2016-04-15 04:30:00	0
0415-0066	2016-04-15 04:45:00	0
0415-0066	2016-04-15 05:00:00	7
0415-0066	2016-04-15 05:15:00	0
0415-0066	2016-04-15 05:30:00	0
0415-0066	2016-04-15 05:45:00	0
0415-0066	2016-04-15 06:00:00	0
0415-0066	2016-04-15 06:15:00	62
0415-0066	2016-04-15 06:30:00	166
0415-0066	2016-04-15 06:45:00	0
0415-0066	2016-04-15 07:00:00	447
0415-0066	2016-04-15 07:15:00	815
0415-0066	2016-04-15 07:30:00	249
0415-0066	2016-04-15 07:45:00	96
0415-0066	2016-04-15 08:00:00	501
0415-0066	2016-04-15 08:15:00	560
0415-0066	2016-04-15 08:30:00	629
0415-0066	2016-04-15 08:45:00	86
0415-0066	2016-04-15 09:00:00	178
0415-0066	2016-04-15 09:15:00	444
0415-0066	2016-04-15 09:30:00	618
0415-0066	2016-04-15 09:45:00	171
0415-0066	2016-04-15 10:00:00	16
0415-0066	2016-04-15 10:15:00	137
0415-0066	2016-04-15 10:30:00	70
0415-0066	2016-04-15 10:45:00	80
0415-0066	2016-04-15 11:00:00	180
0415-0066	2016-04-15 11:15:00	238
0415-0066	2016-04-15 11:30:00	4
0415-0066	2016-04-15 11:45:00	78
0415-0066	2016-04-15 12:00:00	221
0415-0066	2016-04-15 12:15:00	468
0415-0066	2016-04-15 12:30:00	19
0415-0066	2016-04-15 12:45:00	57
0415-0066	2016-04-15 13:00:00	561
0415-0066	2016-04-15 13:15:00	42
0415-0066	2016-04-15 13:30:00	24
0415-0066	2016-04-15 13:45:00	482
0415-0066	2016-04-15 14:00:00	155
0415-0066	2016-04-15 14:15:00	224
0415-0066	2016-04-15 14:30:00	229
0415-0066	2016-04-15 14:45:00	82
0415-0066	2016-04-15 15:00:00	11
0415-0066	2016-04-15 15:15:00	0
0415-0066	2016-04-15 15:30:00	18
0415-0066	2016-04-15 15:45:00	79
0415-0066	2016-04-15 16:00:00	109
0415-0066	2016-04-15 16:15:00	29
0415-0066	2016-04-15 16:30:00	4
0415-0066	2016-04-15 16:45:00	19
0415-0066	2016-04-15 17:00:00	316
0415-0066	2016-04-15 17:15:00	313
0415-0066	2016-04-15 17:30:00	436
0415-0066	2016-04-15 17:45:00	546
0415-0066	2016-04-15 18:00:00	329
0415-0066	2016-04-15 18:15:00	98
0415-0066	2016-04-15 18:30:00	291
0415-0066	2016-04-15 18:45:00	233
0415-0066	2016-04-15 19:00:00	156
0415-0066	2016-04-15 19:15:00	296
0415-0066	2016-04-15 19:30:00	626
0415-0066	2016-04-15 19:45:00	156
0415-0066	2016-04-15 20:00:00	409
0415-0066	2016-04-15 20:15:00	709
0415-0066	2016-04-15 20:30:00	374
0415-0066	2016-04-15 20:45:00	171
0415-0066	2016-04-15 21:00:00	0
0415-0066	2016-04-15 21:15:00	0
0415-0066	2016-04-15 21:30:00	0
0415-0066	2016-04-15 21:45:00	0
0415-0066	2016-04-15 22:00:00	68
0415-0066	2016-04-15 22:15:00	0
0415-0066	2016-04-15 22:30:00	0
0415-0066	2016-04-15 22:45:00	0
0415-0066	2016-04-15 23:00:00	259
0415-0066	2016-04-15 23:15:00	0
0415-0066	2016-04-15 23:30:00	0
0415-0066	2016-04-15 23:45:00	0
0415-0066	2016-04-16 00:00:00	0
0415-0066	2016-04-16 00:15:00	0
0415-0066	2016-04-16 00:30:00	0
0415-0066	2016-04-16 00:45:00	0
0415-0066	2016-04-16 01:00:00	0
0415-0066	2016-04-16 01:15:00	0
0415-0066	2016-04-16 01:30:00	0
0415-0066	2016-04-16 01:45:00	76
0415-0066	2016-04-16 02:00:00	57
0415-0066	2016-04-16 02:15:00	0
0415-0066	2016-04-16 02:30:00	0
0415-0066	2016-04-16 02:45:00	0
0415-0066	2016-04-16 03:00:00	0
0415-0066	2016-04-16 03:15:00	0
0415-0066	2016-04-16 03:30:00	0
0415-0066	2016-04-16 03:45:00	0
0415-0066	2016-04-16 04:00:00	0
0415-0066	2016-04-16 04:15:00	0
0415-0066	2016-04-16 04:30:00	7
0415-0066	2016-04-16 04:45:00	0
0415-0066	2016-04-16 05:00:00	0
0415-0066	2016-04-16 05:15:00	0
0415-0066	2016-04-16 05:30:00	0
0415-0066	2016-04-16 05:45:00	0
0415-0066	2016-04-16 06:00:00	0
0415-0066	2016-04-16 06:15:00	0
0415-0066	2016-04-16 06:30:00	0
0415-0066	2016-04-16 06:45:00	0
0415-0066	2016-04-16 07:00:00	0
0415-0066	2016-04-16 07:15:00	95
0415-0066	2016-04-16 07:30:00	53
0415-0066	2016-04-16 07:45:00	0
0415-0066	2016-04-16 08:00:00	85
0415-0066	2016-04-16 08:15:00	191
0415-0066	2016-04-16 08:30:00	385
0415-0066	2016-04-16 08:45:00	673
0415-0066	2016-04-16 09:00:00	558
0415-0066	2016-04-16 09:15:00	297
0415-0066	2016-04-16 09:30:00	0
0415-0066	2016-04-16 09:45:00	373
0415-0066	2016-04-16 10:00:00	457
0415-0066	2016-04-16 10:15:00	249
0415-0066	2016-04-16 10:30:00	179
0415-0066	2016-04-16 10:45:00	192
0415-0066	2016-04-16 11:00:00	249
0415-0066	2016-04-16 11:15:00	88
0415-0066	2016-04-16 11:30:00	165
0415-0066	2016-04-16 11:45:00	163
0415-0066	2016-04-16 12:00:00	200
0415-0066	2016-04-16 12:15:00	213
0415-0066	2016-04-16 12:30:00	751
0415-0066	2016-04-16 12:45:00	410
0415-0066	2016-04-16 13:00:00	30
0415-0066	2016-04-16 13:15:00	0
0415-0066	2016-04-16 13:30:00	0
0415-0066	2016-04-16 13:45:00	0
0415-0066	2016-04-16 14:00:00	0
0415-0066	2016-04-16 14:15:00	0
0415-0066	2016-04-16 14:30:00	15
0415-0066	2016-04-16 14:45:00	17
0415-0066	2016-04-16 15:00:00	0
0415-0066	2016-04-16 15:15:00	0
0415-0066	2016-04-16 15:30:00	124
0415-0066	2016-04-16 15:45:00	193
0415-0066	2016-04-16 16:00:00	42
0415-0066	2016-04-16 16:15:00	437
0415-0066	2016-04-16 16:30:00	0
0415-0066	2016-04-16 16:45:00	0
0415-0066	2016-04-16 17:00:00	0
0415-0066	2016-04-16 17:15:00	0
0415-0066	2016-04-16 17:30:00	0
0415-0066	2016-04-16 17:45:00	12
0415-0066	2016-04-16 18:00:00	0
0415-0066	2016-04-16 18:15:00	333
0415-0066	2016-04-16 18:30:00	244
0415-0066	2016-04-16 18:45:00	223
0415-0066	2016-04-16 19:00:00	130
0415-0066	2016-04-16 19:15:00	9
0415-0066	2016-04-16 19:30:00	10
0415-0066	2016-04-16 19:45:00	109
0415-0066	2016-04-16 20:00:00	46
0415-0066	2016-04-16 20:15:00	393
0415-0066	2016-04-16 20:30:00	199
0415-0066	2016-04-16 20:45:00	117
0415-0066	2016-04-16 21:00:00	447
0415-0066	2016-04-16 21:15:00	82
0415-0066	2016-04-16 21:30:00	21
0415-0066	2016-04-16 21:45:00	0
0415-0066	2016-04-16 22:00:00	0
0415-0066	2016-04-16 22:15:00	0
0415-0066	2016-04-16 22:30:00	0
0415-0066	2016-04-16 22:45:00	0
0415-0066	2016-04-16 23:00:00	6
0415-0066	2016-04-16 23:15:00	0
0415-0066	2016-04-16 23:30:00	75
0415-0066	2016-04-16 23:45:00	164
0415-0066	2016-04-17 00:00:00	0
0415-0066	2016-04-17 00:15:00	0
0415-0066	2016-04-17 00:30:00	0
0415-0066	2016-04-17 00:45:00	0
0415-0066	2016-04-17 01:00:00	44
0415-0066	2016-04-17 01:15:00	0
0415-0066	2016-04-17 01:30:00	0
0415-0066	2016-04-17 01:45:00	0
0415-0066	2016-04-17 02:00:00	0
0415-0066	2016-04-17 02:15:00	0
0415-0066	2016-04-17 02:30:00	0
0415-0066	2016-04-17 02:45:00	0
0415-0066	2016-04-17 03:00:00	0
0415-0066	2016-04-17 03:15:00	0
0415-0066	2016-04-17 03:30:00	0
0415-0066	2016-04-17 03:45:00	0
0415-0066	2016-04-17 04:00:00	0
0415-0066	2016-04-17 04:15:00	88
0415-0066	2016-04-17 04:30:00	302
0415-0066	2016-04-17 04:45:00	95
0415-0066	2016-04-17 05:00:00	145
0415-0066	2016-04-17 05:15:00	178
0415-0066	2016-04-17 05:30:00	81
0415-0066	2016-04-17 05:45:00	80
0415-0066	2016-04-17 06:00:00	636
0415-0066	2016-04-17 06:15:00	34
0415-0066	2016-04-17 06:30:00	6
0415-0066	2016-04-17 06:45:00	6
0415-0066	2016-04-17 07:00:00	387
0415-0066	2016-04-17 07:15:00	721
0415-0066	2016-04-17 07:30:00	70
0415-0066	2016-04-17 07:45:00	87
0415-0066	2016-04-17 08:00:00	353
0415-0066	2016-04-17 08:15:00	296
0415-0066	2016-04-17 08:30:00	692
0415-0066	2016-04-17 08:45:00	218
0415-0066	2016-04-17 09:00:00	140
0415-0066	2016-04-17 09:15:00	0
0415-0066	2016-04-17 09:30:00	451
0415-0066	2016-04-17 09:45:00	17
0415-0066	2016-04-17 10:00:00	523
0415-0066	2016-04-17 10:15:00	0
0415-0066	2016-04-17 10:30:00	0
0415-0066	2016-04-17 10:45:00	16
0415-0066	2016-04-17 11:00:00	0
0415-0066	2016-04-17 11:15:00	0
0415-0066	2016-04-17 11:30:00	0
0415-0066	2016-04-17 11:45:00	0
0415-0066	2016-04-17 12:00:00	51
0415-0066	2016-04-17 12:15:00	0
0415-0066	2016-04-17 12:30:00	0
0415-0066	2016-04-17 12:45:00	0
0415-0066	2016-04-17 13:00:00	0
0415-0066	2016-04-17 13:15:00	0
0415-0066	2016-04-17 13:30:00	0
0415-0066	2016-04-17 13:45:00	0
0415-0066	2016-04-17 14:00:00	165
0415-0066	2016-04-17 14:15:00	34
0415-0066	2016-04-17 14:30:00	23
0415-0066	2016-04-17 14:45:00	12
0415-0066	2016-04-17 15:00:00	252
0415-0066	2016-04-17 15:15:00	0
0415-0066	2016-04-17 15:30:00	127
0415-0066	2016-04-17 15:45:00	127
0415-0066	2016-04-17 16:00:00	10
0415-0066	2016-04-17 16:15:00	0
0415-0066	2016-04-17 16:30:00	104
0415-0066	2016-04-17 16:45:00	147
0415-0066	2016-04-17 17:00:00	47
0415-0066	2016-04-17 17:15:00	626
0415-0066	2016-04-17 17:30:00	226
0415-0066	2016-04-17 17:45:00	799
0415-0066	2016-04-17 18:00:00	380
0415-0066	2016-04-17 18:15:00	0
0415-0066	2016-04-17 18:30:00	92
0415-0066	2016-04-17 18:45:00	292
0415-0066	2016-04-17 19:00:00	0
0415-0066	2016-04-17 19:15:00	350
0415-0066	2016-04-17 19:30:00	170
0415-0066	2016-04-17 19:45:00	45
0415-0066	2016-04-17 20:00:00	23
0415-0066	2016-04-17 20:15:00	250
0415-0066	2016-04-17 20:30:00	467
0415-0066	2016-04-17 20:45:00	185
0415-0066	2016-04-17 21:00:00	4
0415-0066	2016-04-17 21:15:00	0
0415-0066	2016-04-17 21:30:00	0
0415-0066	2016-04-17 21:45:00	0
0415-0066	2016-04-17 22:00:00	0
0415-0066	2016-04-17 22:15:00	0
0415-0066	2016-04-17 22:30:00	482
0415-0066	2016-04-17 22:45:00	127
0415-0066	2016-04-17 23:00:00	68
0415-0066	2016-04-17 23:15:00	72
0415-0066	2016-04-17 23:30:00	306
0415-0066	2016-04-17 23:45:00	107
