## Supplementary Data 2 for "Digital phenotyping by consumer wearables identifies sleep-associated markers of cardiovascular disease risk and biological aging": ActivityTable_0415-0092-NHC.tsv

0415-0092	2016-02-11 00:00:00	0
0415-0092	2016-02-11 00:15:00	0
0415-0092	2016-02-11 00:30:00	0
0415-0092	2016-02-11 00:45:00	0
0415-0092	2016-02-11 01:00:00	0
0415-0092	2016-02-11 01:15:00	0
0415-0092	2016-02-11 01:30:00	0
0415-0092	2016-02-11 01:45:00	0
0415-0092	2016-02-11 02:00:00	0
0415-0092	2016-02-11 02:15:00	0
0415-0092	2016-02-11 02:30:00	0
0415-0092	2016-02-11 02:45:00	0
0415-0092	2016-02-11 03:00:00	0
0415-0092	2016-02-11 03:15:00	0
0415-0092	2016-02-11 03:30:00	0
0415-0092	2016-02-11 03:45:00	0
0415-0092	2016-02-11 04:00:00	0
0415-0092	2016-02-11 04:15:00	0
0415-0092	2016-02-11 04:30:00	0
0415-0092	2016-02-11 04:45:00	0
0415-0092	2016-02-11 05:00:00	0
0415-0092	2016-02-11 05:15:00	0
0415-0092	2016-02-11 05:30:00	0
0415-0092	2016-02-11 05:45:00	0
0415-0092	2016-02-11 06:00:00	0
0415-0092	2016-02-11 06:15:00	0
0415-0092	2016-02-11 06:30:00	0
0415-0092	2016-02-11 06:45:00	0
0415-0092	2016-02-11 07:00:00	0
0415-0092	2016-02-11 07:15:00	0
0415-0092	2016-02-11 07:30:00	0
0415-0092	2016-02-11 07:45:00	0
0415-0092	2016-02-11 08:00:00	0
0415-0092	2016-02-11 08:15:00	0
0415-0092	2016-02-11 08:30:00	0
0415-0092	2016-02-11 08:45:00	0
0415-0092	2016-02-11 09:00:00	0
0415-0092	2016-02-11 09:15:00	0
0415-0092	2016-02-11 09:30:00	0
0415-0092	2016-02-11 09:45:00	0
0415-0092	2016-02-11 10:00:00	0
0415-0092	2016-02-11 10:15:00	8
0415-0092	2016-02-11 10:30:00	783
0415-0092	2016-02-11 10:45:00	1181
0415-0092	2016-02-11 11:00:00	854
0415-0092	2016-02-11 11:15:00	104
0415-0092	2016-02-11 11:30:00	53
0415-0092	2016-02-11 11:45:00	28
0415-0092	2016-02-11 12:00:00	68
0415-0092	2016-02-11 12:15:00	20
0415-0092	2016-02-11 12:30:00	34
0415-0092	2016-02-11 12:45:00	27
0415-0092	2016-02-11 13:00:00	21
0415-0092	2016-02-11 13:15:00	62
0415-0092	2016-02-11 13:30:00	0
0415-0092	2016-02-11 13:45:00	16
0415-0092	2016-02-11 14:00:00	12
0415-0092	2016-02-11 14:15:00	72
0415-0092	2016-02-11 14:30:00	79
0415-0092	2016-02-11 14:45:00	107
0415-0092	2016-02-11 15:00:00	63
0415-0092	2016-02-11 15:15:00	22
0415-0092	2016-02-11 15:30:00	24
0415-0092	2016-02-11 15:45:00	59
0415-0092	2016-02-11 16:00:00	101
0415-0092	2016-02-11 16:15:00	29
0415-0092	2016-02-11 16:30:00	7
0415-0092	2016-02-11 16:45:00	83
0415-0092	2016-02-11 17:00:00	64
0415-0092	2016-02-11 17:15:00	114
0415-0092	2016-02-11 17:30:00	105
0415-0092	2016-02-11 17:45:00	149
0415-0092	2016-02-11 18:00:00	87
0415-0092	2016-02-11 18:15:00	144
0415-0092	2016-02-11 18:30:00	74
0415-0092	2016-02-11 18:45:00	263
0415-0092	2016-02-11 19:00:00	45
0415-0092	2016-02-11 19:15:00	269
0415-0092	2016-02-11 19:30:00	0
0415-0092	2016-02-11 19:45:00	114
0415-0092	2016-02-11 20:00:00	57
0415-0092	2016-02-11 20:15:00	0
0415-0092	2016-02-11 20:30:00	0
0415-0092	2016-02-11 20:45:00	0
0415-0092	2016-02-11 21:00:00	37
0415-0092	2016-02-11 21:15:00	0
0415-0092	2016-02-11 21:30:00	0
0415-0092	2016-02-11 21:45:00	11
0415-0092	2016-02-11 22:00:00	0
0415-0092	2016-02-11 22:15:00	9
0415-0092	2016-02-11 22:30:00	25
0415-0092	2016-02-11 22:45:00	0
0415-0092	2016-02-11 23:00:00	0
0415-0092	2016-02-11 23:15:00	24
0415-0092	2016-02-11 23:30:00	30
0415-0092	2016-02-11 23:45:00	30
0415-0092	2016-02-12 00:00:00	71
0415-0092	2016-02-12 00:15:00	106
0415-0092	2016-02-12 00:30:00	0
0415-0092	2016-02-12 00:45:00	0
0415-0092	2016-02-12 01:00:00	0
0415-0092	2016-02-12 01:15:00	0
0415-0092	2016-02-12 01:30:00	0
0415-0092	2016-02-12 01:45:00	0
0415-0092	2016-02-12 02:00:00	0
0415-0092	2016-02-12 02:15:00	0
0415-0092	2016-02-12 02:30:00	0
0415-0092	2016-02-12 02:45:00	108
0415-0092	2016-02-12 03:00:00	62
0415-0092	2016-02-12 03:15:00	0
0415-0092	2016-02-12 03:30:00	0
0415-0092	2016-02-12 03:45:00	0
0415-0092	2016-02-12 04:00:00	0
0415-0092	2016-02-12 04:15:00	0
0415-0092	2016-02-12 04:30:00	0
0415-0092	2016-02-12 04:45:00	0
0415-0092	2016-02-12 05:00:00	0
0415-0092	2016-02-12 05:15:00	0
0415-0092	2016-02-12 05:30:00	14
0415-0092	2016-02-12 05:45:00	0
0415-0092	2016-02-12 06:00:00	152
0415-0092	2016-02-12 06:15:00	705
0415-0092	2016-02-12 06:30:00	298
0415-0092	2016-02-12 06:45:00	0
0415-0092	2016-02-12 07:00:00	230
0415-0092	2016-02-12 07:15:00	0
0415-0092	2016-02-12 07:30:00	405
0415-0092	2016-02-12 07:45:00	593
0415-0092	2016-02-12 08:00:00	662
0415-0092	2016-02-12 08:15:00	1160
0415-0092	2016-02-12 08:30:00	1507
0415-0092	2016-02-12 08:45:00	999
0415-0092	2016-02-12 09:00:00	1285
0415-0092	2016-02-12 09:15:00	188
0415-0092	2016-02-12 09:30:00	994
0415-0092	2016-02-12 09:45:00	457
0415-0092	2016-02-12 10:00:00	174
0415-0092	2016-02-12 10:15:00	100
0415-0092	2016-02-12 10:30:00	288
0415-0092	2016-02-12 10:45:00	414
0415-0092	2016-02-12 11:00:00	259
0415-0092	2016-02-12 11:15:00	472
0415-0092	2016-02-12 11:30:00	517
0415-0092	2016-02-12 11:45:00	163
0415-0092	2016-02-12 12:00:00	601
0415-0092	2016-02-12 12:15:00	323
0415-0092	2016-02-12 12:30:00	42
0415-0092	2016-02-12 12:45:00	380
0415-0092	2016-02-12 13:00:00	639
0415-0092	2016-02-12 13:15:00	17
0415-0092	2016-02-12 13:30:00	0
0415-0092	2016-02-12 13:45:00	0
0415-0092	2016-02-12 14:00:00	0
0415-0092	2016-02-12 14:15:00	0
0415-0092	2016-02-12 14:30:00	519
0415-0092	2016-02-12 14:45:00	40
0415-0092	2016-02-12 15:00:00	616
0415-0092	2016-02-12 15:15:00	701
0415-0092	2016-02-12 15:30:00	17
0415-0092	2016-02-12 15:45:00	42
0415-0092	2016-02-12 16:00:00	0
0415-0092	2016-02-12 16:15:00	52
0415-0092	2016-02-12 16:30:00	60
0415-0092	2016-02-12 16:45:00	92
0415-0092	2016-02-12 17:00:00	132
0415-0092	2016-02-12 17:15:00	127
0415-0092	2016-02-12 17:30:00	94
0415-0092	2016-02-12 17:45:00	192
0415-0092	2016-02-12 18:00:00	46
0415-0092	2016-02-12 18:15:00	108
0415-0092	2016-02-12 18:30:00	173
0415-0092	2016-02-12 18:45:00	166
0415-0092	2016-02-12 19:00:00	114
0415-0092	2016-02-12 19:15:00	24
0415-0092	2016-02-12 19:30:00	45
0415-0092	2016-02-12 19:45:00	29
0415-0092	2016-02-12 20:00:00	0
0415-0092	2016-02-12 20:15:00	0
0415-0092	2016-02-12 20:30:00	0
0415-0092	2016-02-12 20:45:00	9
0415-0092	2016-02-12 21:00:00	10
0415-0092	2016-02-12 21:15:00	8
0415-0092	2016-02-12 21:30:00	0
0415-0092	2016-02-12 21:45:00	37
0415-0092	2016-02-12 22:00:00	69
0415-0092	2016-02-12 22:15:00	28
0415-0092	2016-02-12 22:30:00	0
0415-0092	2016-02-12 22:45:00	112
0415-0092	2016-02-12 23:00:00	73
0415-0092	2016-02-12 23:15:00	86
0415-0092	2016-02-12 23:30:00	99
0415-0092	2016-02-12 23:45:00	51
0415-0092	2016-02-13 00:00:00	10
0415-0092	2016-02-13 00:15:00	58
0415-0092	2016-02-13 00:30:00	20
0415-0092	2016-02-13 00:45:00	0
0415-0092	2016-02-13 01:00:00	0
0415-0092	2016-02-13 01:15:00	0
0415-0092	2016-02-13 01:30:00	0
0415-0092	2016-02-13 01:45:00	0
0415-0092	2016-02-13 02:00:00	0
0415-0092	2016-02-13 02:15:00	0
0415-0092	2016-02-13 02:30:00	0
0415-0092	2016-02-13 02:45:00	0
0415-0092	2016-02-13 03:00:00	4
0415-0092	2016-02-13 03:15:00	0
0415-0092	2016-02-13 03:30:00	8
0415-0092	2016-02-13 03:45:00	11
0415-0092	2016-02-13 04:00:00	0
0415-0092	2016-02-13 04:15:00	11
0415-0092	2016-02-13 04:30:00	0
0415-0092	2016-02-13 04:45:00	18
0415-0092	2016-02-13 05:00:00	0
0415-0092	2016-02-13 05:15:00	0
0415-0092	2016-02-13 05:30:00	0
0415-0092	2016-02-13 05:45:00	0
0415-0092	2016-02-13 06:00:00	9
0415-0092	2016-02-13 06:15:00	0
0415-0092	2016-02-13 06:30:00	0
0415-0092	2016-02-13 06:45:00	0
0415-0092	2016-02-13 07:00:00	0
0415-0092	2016-02-13 07:15:00	17
0415-0092	2016-02-13 07:30:00	159
0415-0092	2016-02-13 07:45:00	124
0415-0092	2016-02-13 08:00:00	279
0415-0092	2016-02-13 08:15:00	329
0415-0092	2016-02-13 08:30:00	138
0415-0092	2016-02-13 08:45:00	28
0415-0092	2016-02-13 09:00:00	158
0415-0092	2016-02-13 09:15:00	974
0415-0092	2016-02-13 09:30:00	1055
0415-0092	2016-02-13 09:45:00	360
0415-0092	2016-02-13 10:00:00	112
0415-0092	2016-02-13 10:15:00	64
0415-0092	2016-02-13 10:30:00	37
0415-0092	2016-02-13 10:45:00	22
0415-0092	2016-02-13 11:00:00	121
0415-0092	2016-02-13 11:15:00	39
0415-0092	2016-02-13 11:30:00	40
0415-0092	2016-02-13 11:45:00	58
0415-0092	2016-02-13 12:00:00	74
0415-0092	2016-02-13 12:15:00	55
0415-0092	2016-02-13 12:30:00	23
0415-0092	2016-02-13 12:45:00	63
0415-0092	2016-02-13 13:00:00	65
0415-0092	2016-02-13 13:15:00	39
0415-0092	2016-02-13 13:30:00	150
0415-0092	2016-02-13 13:45:00	17
0415-0092	2016-02-13 14:00:00	64
0415-0092	2016-02-13 14:15:00	112
0415-0092	2016-02-13 14:30:00	35
0415-0092	2016-02-13 14:45:00	39
0415-0092	2016-02-13 15:00:00	97
0415-0092	2016-02-13 15:15:00	41
0415-0092	2016-02-13 15:30:00	94
0415-0092	2016-02-13 15:45:00	121
0415-0092	2016-02-13 16:00:00	53
0415-0092	2016-02-13 16:15:00	16
0415-0092	2016-02-13 16:30:00	35
0415-0092	2016-02-13 16:45:00	39
0415-0092	2016-02-13 17:00:00	102
0415-0092	2016-02-13 17:15:00	0
0415-0092	2016-02-13 17:30:00	42
0415-0092	2016-02-13 17:45:00	109
0415-0092	2016-02-13 18:00:00	0
0415-0092	2016-02-13 18:15:00	95
0415-0092	2016-02-13 18:30:00	106
0415-0092	2016-02-13 18:45:00	202
0415-0092	2016-02-13 19:00:00	266
0415-0092	2016-02-13 19:15:00	88
0415-0092	2016-02-13 19:30:00	60
0415-0092	2016-02-13 19:45:00	78
0415-0092	2016-02-13 20:00:00	0
0415-0092	2016-02-13 20:15:00	0
0415-0092	2016-02-13 20:30:00	0
0415-0092	2016-02-13 20:45:00	0
0415-0092	2016-02-13 21:00:00	0
0415-0092	2016-02-13 21:15:00	0
0415-0092	2016-02-13 21:30:00	0
0415-0092	2016-02-13 21:45:00	0
0415-0092	2016-02-13 22:00:00	0
0415-0092	2016-02-13 22:15:00	0
0415-0092	2016-02-13 22:30:00	0
0415-0092	2016-02-13 22:45:00	0
0415-0092	2016-02-13 23:00:00	0
0415-0092	2016-02-13 23:15:00	0
0415-0092	2016-02-13 23:30:00	0
0415-0092	2016-02-13 23:45:00	0
0415-0092	2016-02-14 00:00:00	0
0415-0092	2016-02-14 00:15:00	0
0415-0092	2016-02-14 00:30:00	0
0415-0092	2016-02-14 00:45:00	0
0415-0092	2016-02-14 01:00:00	0
0415-0092	2016-02-14 01:15:00	0
0415-0092	2016-02-14 01:30:00	0
0415-0092	2016-02-14 01:45:00	0
0415-0092	2016-02-14 02:00:00	0
0415-0092	2016-02-14 02:15:00	0
0415-0092	2016-02-14 02:30:00	0
0415-0092	2016-02-14 02:45:00	0
0415-0092	2016-02-14 03:00:00	0
0415-0092	2016-02-14 03:15:00	0
0415-0092	2016-02-14 03:30:00	0
0415-0092	2016-02-14 03:45:00	0
0415-0092	2016-02-14 04:00:00	0
0415-0092	2016-02-14 04:15:00	0
0415-0092	2016-02-14 04:30:00	0
0415-0092	2016-02-14 04:45:00	0
0415-0092	2016-02-14 05:00:00	0
0415-0092	2016-02-14 05:15:00	0
0415-0092	2016-02-14 05:30:00	0
0415-0092	2016-02-14 05:45:00	0
0415-0092	2016-02-14 06:00:00	0
0415-0092	2016-02-14 06:15:00	0
0415-0092	2016-02-14 06:30:00	0
0415-0092	2016-02-14 06:45:00	0
0415-0092	2016-02-14 07:00:00	0
0415-0092	2016-02-14 07:15:00	0
0415-0092	2016-02-14 07:30:00	0
0415-0092	2016-02-14 07:45:00	0
0415-0092	2016-02-14 08:00:00	0
0415-0092	2016-02-14 08:15:00	0
0415-0092	2016-02-14 08:30:00	0
0415-0092	2016-02-14 08:45:00	99
0415-0092	2016-02-14 09:00:00	245
0415-0092	2016-02-14 09:15:00	324
0415-0092	2016-02-14 09:30:00	41
0415-0092	2016-02-14 09:45:00	6
0415-0092	2016-02-14 10:00:00	79
0415-0092	2016-02-14 10:15:00	35
0415-0092	2016-02-14 10:30:00	131
0415-0092	2016-02-14 10:45:00	146
0415-0092	2016-02-14 11:00:00	74
0415-0092	2016-02-14 11:15:00	85
0415-0092	2016-02-14 11:30:00	70
0415-0092	2016-02-14 11:45:00	15
0415-0092	2016-02-14 12:00:00	35
0415-0092	2016-02-14 12:15:00	148
0415-0092	2016-02-14 12:30:00	124
0415-0092	2016-02-14 12:45:00	65
0415-0092	2016-02-14 13:00:00	220
0415-0092	2016-02-14 13:15:00	149
0415-0092	2016-02-14 13:30:00	307
0415-0092	2016-02-14 13:45:00	48
0415-0092	2016-02-14 14:00:00	59
0415-0092	2016-02-14 14:15:00	48
0415-0092	2016-02-14 14:30:00	6
0415-0092	2016-02-14 14:45:00	28
0415-0092	2016-02-14 15:00:00	90
0415-0092	2016-02-14 15:15:00	13
0415-0092	2016-02-14 15:30:00	0
0415-0092	2016-02-14 15:45:00	0
0415-0092	2016-02-14 16:00:00	0
0415-0092	2016-02-14 16:15:00	91
0415-0092	2016-02-14 16:30:00	30
0415-0092	2016-02-14 16:45:00	21
0415-0092	2016-02-14 17:00:00	4
0415-0092	2016-02-14 17:15:00	107
0415-0092	2016-02-14 17:30:00	55
0415-0092	2016-02-14 17:45:00	4
0415-0092	2016-02-14 18:00:00	0
0415-0092	2016-02-14 18:15:00	36
0415-0092	2016-02-14 18:30:00	0
0415-0092	2016-02-14 18:45:00	114
0415-0092	2016-02-14 19:00:00	94
0415-0092	2016-02-14 19:15:00	10
0415-0092	2016-02-14 19:30:00	0
0415-0092	2016-02-14 19:45:00	82
0415-0092	2016-02-14 20:00:00	28
0415-0092	2016-02-14 20:15:00	84
0415-0092	2016-02-14 20:30:00	16
0415-0092	2016-02-14 20:45:00	58
0415-0092	2016-02-14 21:00:00	113
0415-0092	2016-02-14 21:15:00	141
0415-0092	2016-02-14 21:30:00	181
0415-0092	2016-02-14 21:45:00	57
0415-0092	2016-02-14 22:00:00	0
0415-0092	2016-02-14 22:15:00	68
0415-0092	2016-02-14 22:30:00	44
0415-0092	2016-02-14 22:45:00	30
0415-0092	2016-02-14 23:00:00	194
0415-0092	2016-02-14 23:15:00	230
0415-0092	2016-02-14 23:30:00	188
0415-0092	2016-02-14 23:45:00	188
0415-0092	2016-02-15 00:00:00	0
0415-0092	2016-02-15 00:15:00	13
0415-0092	2016-02-15 00:30:00	23
0415-0092	2016-02-15 00:45:00	57
0415-0092	2016-02-15 01:00:00	17
0415-0092	2016-02-15 01:15:00	18
0415-0092	2016-02-15 01:30:00	0
0415-0092	2016-02-15 01:45:00	0
0415-0092	2016-02-15 02:00:00	10
0415-0092	2016-02-15 02:15:00	0
0415-0092	2016-02-15 02:30:00	0
0415-0092	2016-02-15 02:45:00	0
0415-0092	2016-02-15 03:00:00	0
0415-0092	2016-02-15 03:15:00	0
0415-0092	2016-02-15 03:30:00	0
0415-0092	2016-02-15 03:45:00	0
0415-0092	2016-02-15 04:00:00	0
0415-0092	2016-02-15 04:15:00	0
0415-0092	2016-02-15 04:30:00	0
0415-0092	2016-02-15 04:45:00	0
0415-0092	2016-02-15 05:00:00	0
0415-0092	2016-02-15 05:15:00	0
0415-0092	2016-02-15 05:30:00	21
0415-0092	2016-02-15 05:45:00	0
0415-0092	2016-02-15 06:00:00	0
0415-0092	2016-02-15 06:15:00	78
0415-0092	2016-02-15 06:30:00	0
0415-0092	2016-02-15 06:45:00	0
0415-0092	2016-02-15 07:00:00	118
0415-0092	2016-02-15 07:15:00	59
0415-0092	2016-02-15 07:30:00	70
0415-0092	2016-02-15 07:45:00	189
0415-0092	2016-02-15 08:00:00	196
0415-0092	2016-02-15 08:15:00	6
0415-0092	2016-02-15 08:30:00	408
0415-0092	2016-02-15 08:45:00	1090
0415-0092	2016-02-15 09:00:00	55
0415-0092	2016-02-15 09:15:00	111
0415-0092	2016-02-15 09:30:00	121
0415-0092	2016-02-15 09:45:00	19
0415-0092	2016-02-15 10:00:00	27
0415-0092	2016-02-15 10:15:00	58
0415-0092	2016-02-15 10:30:00	10
0415-0092	2016-02-15 10:45:00	72
0415-0092	2016-02-15 11:00:00	38
0415-0092	2016-02-15 11:15:00	39
0415-0092	2016-02-15 11:30:00	63
0415-0092	2016-02-15 11:45:00	91
0415-0092	2016-02-15 12:00:00	89
0415-0092	2016-02-15 12:15:00	293
0415-0092	2016-02-15 12:30:00	364
0415-0092	2016-02-15 12:45:00	82
0415-0092	2016-02-15 13:00:00	20
0415-0092	2016-02-15 13:15:00	34
0415-0092	2016-02-15 13:30:00	58
0415-0092	2016-02-15 13:45:00	33
0415-0092	2016-02-15 14:00:00	17
0415-0092	2016-02-15 14:15:00	27
0415-0092	2016-02-15 14:30:00	152
0415-0092	2016-02-15 14:45:00	76
0415-0092	2016-02-15 15:00:00	106
0415-0092	2016-02-15 15:15:00	77
0415-0092	2016-02-15 15:30:00	66
0415-0092	2016-02-15 15:45:00	0
0415-0092	2016-02-15 16:00:00	16
0415-0092	2016-02-15 16:15:00	37
0415-0092	2016-02-15 16:30:00	0
0415-0092	2016-02-15 16:45:00	90
0415-0092	2016-02-15 17:00:00	9
0415-0092	2016-02-15 17:15:00	12
0415-0092	2016-02-15 17:30:00	43
0415-0092	2016-02-15 17:45:00	343
0415-0092	2016-02-15 18:00:00	103
0415-0092	2016-02-15 18:15:00	219
0415-0092	2016-02-15 18:30:00	110
0415-0092	2016-02-15 18:45:00	26
0415-0092	2016-02-15 19:00:00	0
0415-0092	2016-02-15 19:15:00	7
0415-0092	2016-02-15 19:30:00	0
0415-0092	2016-02-15 19:45:00	0
0415-0092	2016-02-15 20:00:00	9
0415-0092	2016-02-15 20:15:00	0
0415-0092	2016-02-15 20:30:00	10
0415-0092	2016-02-15 20:45:00	0
0415-0092	2016-02-15 21:00:00	0
0415-0092	2016-02-15 21:15:00	0
0415-0092	2016-02-15 21:30:00	6
0415-0092	2016-02-15 21:45:00	20
0415-0092	2016-02-15 22:00:00	0
0415-0092	2016-02-15 22:15:00	22
0415-0092	2016-02-15 22:30:00	0
0415-0092	2016-02-15 22:45:00	39
0415-0092	2016-02-15 23:00:00	56
0415-0092	2016-02-15 23:15:00	81
0415-0092	2016-02-15 23:30:00	18
0415-0092	2016-02-15 23:45:00	48
0415-0092	2016-02-16 00:00:00	172
0415-0092	2016-02-16 00:15:00	0
0415-0092	2016-02-16 00:30:00	81
0415-0092	2016-02-16 00:45:00	7
0415-0092	2016-02-16 01:00:00	12
0415-0092	2016-02-16 01:15:00	18
0415-0092	2016-02-16 01:30:00	7
0415-0092	2016-02-16 01:45:00	7
0415-0092	2016-02-16 02:00:00	81
0415-0092	2016-02-16 02:15:00	0
0415-0092	2016-02-16 02:30:00	0
0415-0092	2016-02-16 02:45:00	0
0415-0092	2016-02-16 03:00:00	0
0415-0092	2016-02-16 03:15:00	0
0415-0092	2016-02-16 03:30:00	23
0415-0092	2016-02-16 03:45:00	0
0415-0092	2016-02-16 04:00:00	15
0415-0092	2016-02-16 04:15:00	7
0415-0092	2016-02-16 04:30:00	29
0415-0092	2016-02-16 04:45:00	0
0415-0092	2016-02-16 05:00:00	212
0415-0092	2016-02-16 05:15:00	87
0415-0092	2016-02-16 05:30:00	21
0415-0092	2016-02-16 05:45:00	0
0415-0092	2016-02-16 06:00:00	0
0415-0092	2016-02-16 06:15:00	0
0415-0092	2016-02-16 06:30:00	0
0415-0092	2016-02-16 06:45:00	5
0415-0092	2016-02-16 07:00:00	69
0415-0092	2016-02-16 07:15:00	0
0415-0092	2016-02-16 07:30:00	0
0415-0092	2016-02-16 07:45:00	0
0415-0092	2016-02-16 08:00:00	13
0415-0092	2016-02-16 08:15:00	175
0415-0092	2016-02-16 08:30:00	7
0415-0092	2016-02-16 08:45:00	103
0415-0092	2016-02-16 09:00:00	287
0415-0092	2016-02-16 09:15:00	276
0415-0092	2016-02-16 09:30:00	87
0415-0092	2016-02-16 09:45:00	140
0415-0092	2016-02-16 10:00:00	16
0415-0092	2016-02-16 10:15:00	41
0415-0092	2016-02-16 10:30:00	37
0415-0092	2016-02-16 10:45:00	15
0415-0092	2016-02-16 11:00:00	76
0415-0092	2016-02-16 11:15:00	74
0415-0092	2016-02-16 11:30:00	21
0415-0092	2016-02-16 11:45:00	51
0415-0092	2016-02-16 12:00:00	59
0415-0092	2016-02-16 12:15:00	48
0415-0092	2016-02-16 12:30:00	47
0415-0092	2016-02-16 12:45:00	40
0415-0092	2016-02-16 13:00:00	22
0415-0092	2016-02-16 13:15:00	103
0415-0092	2016-02-16 13:30:00	25
0415-0092	2016-02-16 13:45:00	36
0415-0092	2016-02-16 14:00:00	0
0415-0092	2016-02-16 14:15:00	17
0415-0092	2016-02-16 14:30:00	66
0415-0092	2016-02-16 14:45:00	119
0415-0092	2016-02-16 15:00:00	57
0415-0092	2016-02-16 15:15:00	23
0415-0092	2016-02-16 15:30:00	0
0415-0092	2016-02-16 15:45:00	71
0415-0092	2016-02-16 16:00:00	88
0415-0092	2016-02-16 16:15:00	111
0415-0092	2016-02-16 16:30:00	91
0415-0092	2016-02-16 16:45:00	65
0415-0092	2016-02-16 17:00:00	34
0415-0092	2016-02-16 17:15:00	49
0415-0092	2016-02-16 17:30:00	11
0415-0092	2016-02-16 17:45:00	39
0415-0092	2016-02-16 18:00:00	249
0415-0092	2016-02-16 18:15:00	40
0415-0092	2016-02-16 18:30:00	366
0415-0092	2016-02-16 18:45:00	91
0415-0092	2016-02-16 19:00:00	38
0415-0092	2016-02-16 19:15:00	201
0415-0092	2016-02-16 19:30:00	33
0415-0092	2016-02-16 19:45:00	127
0415-0092	2016-02-16 20:00:00	466
0415-0092	2016-02-16 20:15:00	419
0415-0092	2016-02-16 20:30:00	15
0415-0092	2016-02-16 20:45:00	507
0415-0092	2016-02-16 21:00:00	586
0415-0092	2016-02-16 21:15:00	0
0415-0092	2016-02-16 21:30:00	6
0415-0092	2016-02-16 21:45:00	7
0415-0092	2016-02-16 22:00:00	22
0415-0092	2016-02-16 22:15:00	690
0415-0092	2016-02-16 22:30:00	618
0415-0092	2016-02-16 22:45:00	779
0415-0092	2016-02-16 23:00:00	41
0415-0092	2016-02-16 23:15:00	544
0415-0092	2016-02-16 23:30:00	36
0415-0092	2016-02-16 23:45:00	64
