## Supplementary Data 2 for "Digital phenotyping by consumer wearables identifies sleep-associated markers of cardiovascular disease risk and biological aging": ActivityTable_0416-0040-NHC.tsv

0416-0040	2016-12-23 00:00:00	0
0416-0040	2016-12-23 00:15:00	0
0416-0040	2016-12-23 00:30:00	0
0416-0040	2016-12-23 00:45:00	0
0416-0040	2016-12-23 01:00:00	0
0416-0040	2016-12-23 01:15:00	0
0416-0040	2016-12-23 01:30:00	0
0416-0040	2016-12-23 01:45:00	0
0416-0040	2016-12-23 02:00:00	0
0416-0040	2016-12-23 02:15:00	0
0416-0040	2016-12-23 02:30:00	0
0416-0040	2016-12-23 02:45:00	0
0416-0040	2016-12-23 03:00:00	0
0416-0040	2016-12-23 03:15:00	0
0416-0040	2016-12-23 03:30:00	0
0416-0040	2016-12-23 03:45:00	0
0416-0040	2016-12-23 04:00:00	0
0416-0040	2016-12-23 04:15:00	0
0416-0040	2016-12-23 04:30:00	0
0416-0040	2016-12-23 04:45:00	0
0416-0040	2016-12-23 05:00:00	0
0416-0040	2016-12-23 05:15:00	0
0416-0040	2016-12-23 05:30:00	0
0416-0040	2016-12-23 05:45:00	0
0416-0040	2016-12-23 06:00:00	0
0416-0040	2016-12-23 06:15:00	0
0416-0040	2016-12-23 06:30:00	0
0416-0040	2016-12-23 06:45:00	0
0416-0040	2016-12-23 07:00:00	0
0416-0040	2016-12-23 07:15:00	0
0416-0040	2016-12-23 07:30:00	0
0416-0040	2016-12-23 07:45:00	0
0416-0040	2016-12-23 08:00:00	0
0416-0040	2016-12-23 08:15:00	0
0416-0040	2016-12-23 08:30:00	0
0416-0040	2016-12-23 08:45:00	0
0416-0040	2016-12-23 09:00:00	0
0416-0040	2016-12-23 09:15:00	0
0416-0040	2016-12-23 09:30:00	0
0416-0040	2016-12-23 09:45:00	0
0416-0040	2016-12-23 10:00:00	0
0416-0040	2016-12-23 10:15:00	0
0416-0040	2016-12-23 10:30:00	0
0416-0040	2016-12-23 10:45:00	0
0416-0040	2016-12-23 11:00:00	0
0416-0040	2016-12-23 11:15:00	0
0416-0040	2016-12-23 11:30:00	104
0416-0040	2016-12-23 11:45:00	0
0416-0040	2016-12-23 12:00:00	41
0416-0040	2016-12-23 12:15:00	191
0416-0040	2016-12-23 12:30:00	207
0416-0040	2016-12-23 12:45:00	102
0416-0040	2016-12-23 13:00:00	0
0416-0040	2016-12-23 13:15:00	0
0416-0040	2016-12-23 13:30:00	0
0416-0040	2016-12-23 13:45:00	7
0416-0040	2016-12-23 14:00:00	0
0416-0040	2016-12-23 14:15:00	0
0416-0040	2016-12-23 14:30:00	0
0416-0040	2016-12-23 14:45:00	0
0416-0040	2016-12-23 15:00:00	0
0416-0040	2016-12-23 15:15:00	0
0416-0040	2016-12-23 15:30:00	0
0416-0040	2016-12-23 15:45:00	0
0416-0040	2016-12-23 16:00:00	11
0416-0040	2016-12-23 16:15:00	7
0416-0040	2016-12-23 16:30:00	8
0416-0040	2016-12-23 16:45:00	495
0416-0040	2016-12-23 17:00:00	255
0416-0040	2016-12-23 17:15:00	752
0416-0040	2016-12-23 17:30:00	202
0416-0040	2016-12-23 17:45:00	133
0416-0040	2016-12-23 18:00:00	136
0416-0040	2016-12-23 18:15:00	121
0416-0040	2016-12-23 18:30:00	9
0416-0040	2016-12-23 18:45:00	5
0416-0040	2016-12-23 19:00:00	29
0416-0040	2016-12-23 19:15:00	106
0416-0040	2016-12-23 19:30:00	169
0416-0040	2016-12-23 19:45:00	17
0416-0040	2016-12-23 20:00:00	189
0416-0040	2016-12-23 20:15:00	35
0416-0040	2016-12-23 20:30:00	145
0416-0040	2016-12-23 20:45:00	283
0416-0040	2016-12-23 21:00:00	178
0416-0040	2016-12-23 21:15:00	115
0416-0040	2016-12-23 21:30:00	0
0416-0040	2016-12-23 21:45:00	0
0416-0040	2016-12-23 22:00:00	20
0416-0040	2016-12-23 22:15:00	0
0416-0040	2016-12-23 22:30:00	162
0416-0040	2016-12-23 22:45:00	144
0416-0040	2016-12-23 23:00:00	0
0416-0040	2016-12-23 23:15:00	223
0416-0040	2016-12-23 23:30:00	0
0416-0040	2016-12-23 23:45:00	83
0416-0040	2016-12-24 00:00:00	171
0416-0040	2016-12-24 00:15:00	24
0416-0040	2016-12-24 00:30:00	0
0416-0040	2016-12-24 00:45:00	0
0416-0040	2016-12-24 01:00:00	0
0416-0040	2016-12-24 01:15:00	0
0416-0040	2016-12-24 01:30:00	0
0416-0040	2016-12-24 01:45:00	0
0416-0040	2016-12-24 02:00:00	0
0416-0040	2016-12-24 02:15:00	0
0416-0040	2016-12-24 02:30:00	0
0416-0040	2016-12-24 02:45:00	0
0416-0040	2016-12-24 03:00:00	0
0416-0040	2016-12-24 03:15:00	0
0416-0040	2016-12-24 03:30:00	0
0416-0040	2016-12-24 03:45:00	0
0416-0040	2016-12-24 04:00:00	0
0416-0040	2016-12-24 04:15:00	0
0416-0040	2016-12-24 04:30:00	0
0416-0040	2016-12-24 04:45:00	0
0416-0040	2016-12-24 05:00:00	26
0416-0040	2016-12-24 05:15:00	0
0416-0040	2016-12-24 05:30:00	0
0416-0040	2016-12-24 05:45:00	0
0416-0040	2016-12-24 06:00:00	0
0416-0040	2016-12-24 06:15:00	9
0416-0040	2016-12-24 06:30:00	0
0416-0040	2016-12-24 06:45:00	0
0416-0040	2016-12-24 07:00:00	0
0416-0040	2016-12-24 07:15:00	0
0416-0040	2016-12-24 07:30:00	0
0416-0040	2016-12-24 07:45:00	0
0416-0040	2016-12-24 08:00:00	0
0416-0040	2016-12-24 08:15:00	0
0416-0040	2016-12-24 08:30:00	0
0416-0040	2016-12-24 08:45:00	0
0416-0040	2016-12-24 09:00:00	0
0416-0040	2016-12-24 09:15:00	377
0416-0040	2016-12-24 09:30:00	206
0416-0040	2016-12-24 09:45:00	110
0416-0040	2016-12-24 10:00:00	128
0416-0040	2016-12-24 10:15:00	85
0416-0040	2016-12-24 10:30:00	222
0416-0040	2016-12-24 10:45:00	132
0416-0040	2016-12-24 11:00:00	214
0416-0040	2016-12-24 11:15:00	255
0416-0040	2016-12-24 11:30:00	155
0416-0040	2016-12-24 11:45:00	147
0416-0040	2016-12-24 12:00:00	325
0416-0040	2016-12-24 12:15:00	202
0416-0040	2016-12-24 12:30:00	28
0416-0040	2016-12-24 12:45:00	0
0416-0040	2016-12-24 13:00:00	0
0416-0040	2016-12-24 13:15:00	485
0416-0040	2016-12-24 13:30:00	526
0416-0040	2016-12-24 13:45:00	688
0416-0040	2016-12-24 14:00:00	254
0416-0040	2016-12-24 14:15:00	491
0416-0040	2016-12-24 14:30:00	418
0416-0040	2016-12-24 14:45:00	204
0416-0040	2016-12-24 15:00:00	148
0416-0040	2016-12-24 15:15:00	144
0416-0040	2016-12-24 15:30:00	271
0416-0040	2016-12-24 15:45:00	370
0416-0040	2016-12-24 16:00:00	189
0416-0040	2016-12-24 16:15:00	303
0416-0040	2016-12-24 16:30:00	33
0416-0040	2016-12-24 16:45:00	80
0416-0040	2016-12-24 17:00:00	72
0416-0040	2016-12-24 17:15:00	207
0416-0040	2016-12-24 17:30:00	555
0416-0040	2016-12-24 17:45:00	697
0416-0040	2016-12-24 18:00:00	305
0416-0040	2016-12-24 18:15:00	220
0416-0040	2016-12-24 18:30:00	119
0416-0040	2016-12-24 18:45:00	222
0416-0040	2016-12-24 19:00:00	38
0416-0040	2016-12-24 19:15:00	51
0416-0040	2016-12-24 19:30:00	0
0416-0040	2016-12-24 19:45:00	72
0416-0040	2016-12-24 20:00:00	0
0416-0040	2016-12-24 20:15:00	15
0416-0040	2016-12-24 20:30:00	0
0416-0040	2016-12-24 20:45:00	0
0416-0040	2016-12-24 21:00:00	6
0416-0040	2016-12-24 21:15:00	178
0416-0040	2016-12-24 21:30:00	24
0416-0040	2016-12-24 21:45:00	401
0416-0040	2016-12-24 22:00:00	224
0416-0040	2016-12-24 22:15:00	7
0416-0040	2016-12-24 22:30:00	12
0416-0040	2016-12-24 22:45:00	4
0416-0040	2016-12-24 23:00:00	0
0416-0040	2016-12-24 23:15:00	159
0416-0040	2016-12-24 23:30:00	16
0416-0040	2016-12-24 23:45:00	0
0416-0040	2016-12-25 00:00:00	32
0416-0040	2016-12-25 00:15:00	15
0416-0040	2016-12-25 00:30:00	0
0416-0040	2016-12-25 00:45:00	7
0416-0040	2016-12-25 01:00:00	0
0416-0040	2016-12-25 01:15:00	0
0416-0040	2016-12-25 01:30:00	0
0416-0040	2016-12-25 01:45:00	0
0416-0040	2016-12-25 02:00:00	8
0416-0040	2016-12-25 02:15:00	0
0416-0040	2016-12-25 02:30:00	0
0416-0040	2016-12-25 02:45:00	0
0416-0040	2016-12-25 03:00:00	0
0416-0040	2016-12-25 03:15:00	0
0416-0040	2016-12-25 03:30:00	0
0416-0040	2016-12-25 03:45:00	0
0416-0040	2016-12-25 04:00:00	0
0416-0040	2016-12-25 04:15:00	0
0416-0040	2016-12-25 04:30:00	0
0416-0040	2016-12-25 04:45:00	0
0416-0040	2016-12-25 05:00:00	0
0416-0040	2016-12-25 05:15:00	0
0416-0040	2016-12-25 05:30:00	0
0416-0040	2016-12-25 05:45:00	0
0416-0040	2016-12-25 06:00:00	0
0416-0040	2016-12-25 06:15:00	0
0416-0040	2016-12-25 06:30:00	13
0416-0040	2016-12-25 06:45:00	80
0416-0040	2016-12-25 07:00:00	0
0416-0040	2016-12-25 07:15:00	0
0416-0040	2016-12-25 07:30:00	0
0416-0040	2016-12-25 07:45:00	0
0416-0040	2016-12-25 08:00:00	0
0416-0040	2016-12-25 08:15:00	0
0416-0040	2016-12-25 08:30:00	0
0416-0040	2016-12-25 08:45:00	0
0416-0040	2016-12-25 09:00:00	0
0416-0040	2016-12-25 09:15:00	0
0416-0040	2016-12-25 09:30:00	0
0416-0040	2016-12-25 09:45:00	192
0416-0040	2016-12-25 10:00:00	100
0416-0040	2016-12-25 10:15:00	421
0416-0040	2016-12-25 10:30:00	93
0416-0040	2016-12-25 10:45:00	141
0416-0040	2016-12-25 11:00:00	185
0416-0040	2016-12-25 11:15:00	136
0416-0040	2016-12-25 11:30:00	431
0416-0040	2016-12-25 11:45:00	36
0416-0040	2016-12-25 12:00:00	548
0416-0040	2016-12-25 12:15:00	220
0416-0040	2016-12-25 12:30:00	187
0416-0040	2016-12-25 12:45:00	175
0416-0040	2016-12-25 13:00:00	307
0416-0040	2016-12-25 13:15:00	475
0416-0040	2016-12-25 13:30:00	528
0416-0040	2016-12-25 13:45:00	274
0416-0040	2016-12-25 14:00:00	651
0416-0040	2016-12-25 14:15:00	282
0416-0040	2016-12-25 14:30:00	506
0416-0040	2016-12-25 14:45:00	424
0416-0040	2016-12-25 15:00:00	412
0416-0040	2016-12-25 15:15:00	362
0416-0040	2016-12-25 15:30:00	504
0416-0040	2016-12-25 15:45:00	416
0416-0040	2016-12-25 16:00:00	633
0416-0040	2016-12-25 16:15:00	555
0416-0040	2016-12-25 16:30:00	192
0416-0040	2016-12-25 16:45:00	107
0416-0040	2016-12-25 17:00:00	239
0416-0040	2016-12-25 17:15:00	130
0416-0040	2016-12-25 17:30:00	73
0416-0040	2016-12-25 17:45:00	0
0416-0040	2016-12-25 18:00:00	20
0416-0040	2016-12-25 18:15:00	0
0416-0040	2016-12-25 18:30:00	0
0416-0040	2016-12-25 18:45:00	0
0416-0040	2016-12-25 19:00:00	298
0416-0040	2016-12-25 19:15:00	0
0416-0040	2016-12-25 19:30:00	16
0416-0040	2016-12-25 19:45:00	0
0416-0040	2016-12-25 20:00:00	0
0416-0040	2016-12-25 20:15:00	0
0416-0040	2016-12-25 20:30:00	45
0416-0040	2016-12-25 20:45:00	0
0416-0040	2016-12-25 21:00:00	7
0416-0040	2016-12-25 21:15:00	79
0416-0040	2016-12-25 21:30:00	0
0416-0040	2016-12-25 21:45:00	14
0416-0040	2016-12-25 22:00:00	359
0416-0040	2016-12-25 22:15:00	51
0416-0040	2016-12-25 22:30:00	7
0416-0040	2016-12-25 22:45:00	26
0416-0040	2016-12-25 23:00:00	0
0416-0040	2016-12-25 23:15:00	0
0416-0040	2016-12-25 23:30:00	0
0416-0040	2016-12-25 23:45:00	13
0416-0040	2016-12-26 00:00:00	39
0416-0040	2016-12-26 00:15:00	0
0416-0040	2016-12-26 00:30:00	0
0416-0040	2016-12-26 00:45:00	0
0416-0040	2016-12-26 01:00:00	0
0416-0040	2016-12-26 01:15:00	0
0416-0040	2016-12-26 01:30:00	0
0416-0040	2016-12-26 01:45:00	0
0416-0040	2016-12-26 02:00:00	0
0416-0040	2016-12-26 02:15:00	0
0416-0040	2016-12-26 02:30:00	0
0416-0040	2016-12-26 02:45:00	0
0416-0040	2016-12-26 03:00:00	0
0416-0040	2016-12-26 03:15:00	0
0416-0040	2016-12-26 03:30:00	0
0416-0040	2016-12-26 03:45:00	0
0416-0040	2016-12-26 04:00:00	0
0416-0040	2016-12-26 04:15:00	0
0416-0040	2016-12-26 04:30:00	0
0416-0040	2016-12-26 04:45:00	0
0416-0040	2016-12-26 05:00:00	0
0416-0040	2016-12-26 05:15:00	7
0416-0040	2016-12-26 05:30:00	0
0416-0040	2016-12-26 05:45:00	0
0416-0040	2016-12-26 06:00:00	0
0416-0040	2016-12-26 06:15:00	0
0416-0040	2016-12-26 06:30:00	0
0416-0040	2016-12-26 06:45:00	0
0416-0040	2016-12-26 07:00:00	7
0416-0040	2016-12-26 07:15:00	83
0416-0040	2016-12-26 07:30:00	0
0416-0040	2016-12-26 07:45:00	0
0416-0040	2016-12-26 08:00:00	0
0416-0040	2016-12-26 08:15:00	0
0416-0040	2016-12-26 08:30:00	0
0416-0040	2016-12-26 08:45:00	0
0416-0040	2016-12-26 09:00:00	0
0416-0040	2016-12-26 09:15:00	0
0416-0040	2016-12-26 09:30:00	64
0416-0040	2016-12-26 09:45:00	367
0416-0040	2016-12-26 10:00:00	30
0416-0040	2016-12-26 10:15:00	59
0416-0040	2016-12-26 10:30:00	177
0416-0040	2016-12-26 10:45:00	509
0416-0040	2016-12-26 11:00:00	287
0416-0040	2016-12-26 11:15:00	236
0416-0040	2016-12-26 11:30:00	202
0416-0040	2016-12-26 11:45:00	171
0416-0040	2016-12-26 12:00:00	117
0416-0040	2016-12-26 12:15:00	51
0416-0040	2016-12-26 12:30:00	181
0416-0040	2016-12-26 12:45:00	321
0416-0040	2016-12-26 13:00:00	440
0416-0040	2016-12-26 13:15:00	502
0416-0040	2016-12-26 13:30:00	378
0416-0040	2016-12-26 13:45:00	545
0416-0040	2016-12-26 14:00:00	380
0416-0040	2016-12-26 14:15:00	540
0416-0040	2016-12-26 14:30:00	860
0416-0040	2016-12-26 14:45:00	651
0416-0040	2016-12-26 15:00:00	549
0416-0040	2016-12-26 15:15:00	205
0416-0040	2016-12-26 15:30:00	258
0416-0040	2016-12-26 15:45:00	582
0416-0040	2016-12-26 16:00:00	427
0416-0040	2016-12-26 16:15:00	514
0416-0040	2016-12-26 16:30:00	233
0416-0040	2016-12-26 16:45:00	354
0416-0040	2016-12-26 17:00:00	455
0416-0040	2016-12-26 17:15:00	314
0416-0040	2016-12-26 17:30:00	322
0416-0040	2016-12-26 17:45:00	323
0416-0040	2016-12-26 18:00:00	275
0416-0040	2016-12-26 18:15:00	148
0416-0040	2016-12-26 18:30:00	188
0416-0040	2016-12-26 18:45:00	0
0416-0040	2016-12-26 19:00:00	0
0416-0040	2016-12-26 19:15:00	0
0416-0040	2016-12-26 19:30:00	0
0416-0040	2016-12-26 19:45:00	79
0416-0040	2016-12-26 20:00:00	0
0416-0040	2016-12-26 20:15:00	0
0416-0040	2016-12-26 20:30:00	0
0416-0040	2016-12-26 20:45:00	62
0416-0040	2016-12-26 21:00:00	22
0416-0040	2016-12-26 21:15:00	21
0416-0040	2016-12-26 21:30:00	49
0416-0040	2016-12-26 21:45:00	259
0416-0040	2016-12-26 22:00:00	57
0416-0040	2016-12-26 22:15:00	1319
0416-0040	2016-12-26 22:30:00	824
0416-0040	2016-12-26 22:45:00	350
0416-0040	2016-12-26 23:00:00	697
0416-0040	2016-12-26 23:15:00	1188
0416-0040	2016-12-26 23:30:00	1226
0416-0040	2016-12-26 23:45:00	505
0416-0040	2016-12-27 00:00:00	160
0416-0040	2016-12-27 00:15:00	50
0416-0040	2016-12-27 00:30:00	50
0416-0040	2016-12-27 00:45:00	0
0416-0040	2016-12-27 01:00:00	0
0416-0040	2016-12-27 01:15:00	0
0416-0040	2016-12-27 01:30:00	0
0416-0040	2016-12-27 01:45:00	0
0416-0040	2016-12-27 02:00:00	0
0416-0040	2016-12-27 02:15:00	0
0416-0040	2016-12-27 02:30:00	0
0416-0040	2016-12-27 02:45:00	0
0416-0040	2016-12-27 03:00:00	0
0416-0040	2016-12-27 03:15:00	0
0416-0040	2016-12-27 03:30:00	0
0416-0040	2016-12-27 03:45:00	0
0416-0040	2016-12-27 04:00:00	0
0416-0040	2016-12-27 04:15:00	0
0416-0040	2016-12-27 04:30:00	0
0416-0040	2016-12-27 04:45:00	0
0416-0040	2016-12-27 05:00:00	0
0416-0040	2016-12-27 05:15:00	0
0416-0040	2016-12-27 05:30:00	0
0416-0040	2016-12-27 05:45:00	13
0416-0040	2016-12-27 06:00:00	217
0416-0040	2016-12-27 06:15:00	15
0416-0040	2016-12-27 06:30:00	89
0416-0040	2016-12-27 06:45:00	8
0416-0040	2016-12-27 07:00:00	12
0416-0040	2016-12-27 07:15:00	0
0416-0040	2016-12-27 07:30:00	375
0416-0040	2016-12-27 07:45:00	612
0416-0040	2016-12-27 08:00:00	452
0416-0040	2016-12-27 08:15:00	71
0416-0040	2016-12-27 08:30:00	166
0416-0040	2016-12-27 08:45:00	510
0416-0040	2016-12-27 09:00:00	545
0416-0040	2016-12-27 09:15:00	417
0416-0040	2016-12-27 09:30:00	40
0416-0040	2016-12-27 09:45:00	36
0416-0040	2016-12-27 10:00:00	218
0416-0040	2016-12-27 10:15:00	373
0416-0040	2016-12-27 10:30:00	164
0416-0040	2016-12-27 10:45:00	98
0416-0040	2016-12-27 11:00:00	57
0416-0040	2016-12-27 11:15:00	7
0416-0040	2016-12-27 11:30:00	140
0416-0040	2016-12-27 11:45:00	109
0416-0040	2016-12-27 12:00:00	119
0416-0040	2016-12-27 12:15:00	131
0416-0040	2016-12-27 12:30:00	47
0416-0040	2016-12-27 12:45:00	35
0416-0040	2016-12-27 13:00:00	55
0416-0040	2016-12-27 13:15:00	298
0416-0040	2016-12-27 13:30:00	99
0416-0040	2016-12-27 13:45:00	277
0416-0040	2016-12-27 14:00:00	551
0416-0040	2016-12-27 14:15:00	137
0416-0040	2016-12-27 14:30:00	0
0416-0040	2016-12-27 14:45:00	204
0416-0040	2016-12-27 15:00:00	73
0416-0040	2016-12-27 15:15:00	16
0416-0040	2016-12-27 15:30:00	114
0416-0040	2016-12-27 15:45:00	119
0416-0040	2016-12-27 16:00:00	30
0416-0040	2016-12-27 16:15:00	193
0416-0040	2016-12-27 16:30:00	51
0416-0040	2016-12-27 16:45:00	66
0416-0040	2016-12-27 17:00:00	85
0416-0040	2016-12-27 17:15:00	114
0416-0040	2016-12-27 17:30:00	16
0416-0040	2016-12-27 17:45:00	0
0416-0040	2016-12-27 18:00:00	15
0416-0040	2016-12-27 18:15:00	0
0416-0040	2016-12-27 18:30:00	0
0416-0040	2016-12-27 18:45:00	0
0416-0040	2016-12-27 19:00:00	0
0416-0040	2016-12-27 19:15:00	0
0416-0040	2016-12-27 19:30:00	0
0416-0040	2016-12-27 19:45:00	0
0416-0040	2016-12-27 20:00:00	0
0416-0040	2016-12-27 20:15:00	0
0416-0040	2016-12-27 20:30:00	0
0416-0040	2016-12-27 20:45:00	0
0416-0040	2016-12-27 21:00:00	0
0416-0040	2016-12-27 21:15:00	0
0416-0040	2016-12-27 21:30:00	0
0416-0040	2016-12-27 21:45:00	0
0416-0040	2016-12-27 22:00:00	0
0416-0040	2016-12-27 22:15:00	0
0416-0040	2016-12-27 22:30:00	0
0416-0040	2016-12-27 22:45:00	0
0416-0040	2016-12-27 23:00:00	0
0416-0040	2016-12-27 23:15:00	0
0416-0040	2016-12-27 23:30:00	0
0416-0040	2016-12-27 23:45:00	0
0416-0040	2016-12-28 00:00:00	0
0416-0040	2016-12-28 00:15:00	0
0416-0040	2016-12-28 00:30:00	0
0416-0040	2016-12-28 00:45:00	0
0416-0040	2016-12-28 01:00:00	0
0416-0040	2016-12-28 01:15:00	0
0416-0040	2016-12-28 01:30:00	0
0416-0040	2016-12-28 01:45:00	0
0416-0040	2016-12-28 02:00:00	0
0416-0040	2016-12-28 02:15:00	0
0416-0040	2016-12-28 02:30:00	0
0416-0040	2016-12-28 02:45:00	0
0416-0040	2016-12-28 03:00:00	0
0416-0040	2016-12-28 03:15:00	0
0416-0040	2016-12-28 03:30:00	0
0416-0040	2016-12-28 03:45:00	0
0416-0040	2016-12-28 04:00:00	0
0416-0040	2016-12-28 04:15:00	0
0416-0040	2016-12-28 04:30:00	0
0416-0040	2016-12-28 04:45:00	0
0416-0040	2016-12-28 05:00:00	0
0416-0040	2016-12-28 05:15:00	0
0416-0040	2016-12-28 05:30:00	0
0416-0040	2016-12-28 05:45:00	0
0416-0040	2016-12-28 06:00:00	0
0416-0040	2016-12-28 06:15:00	0
0416-0040	2016-12-28 06:30:00	0
0416-0040	2016-12-28 06:45:00	0
0416-0040	2016-12-28 07:00:00	0
0416-0040	2016-12-28 07:15:00	0
0416-0040	2016-12-28 07:30:00	0
0416-0040	2016-12-28 07:45:00	0
0416-0040	2016-12-28 08:00:00	0
0416-0040	2016-12-28 08:15:00	0
0416-0040	2016-12-28 08:30:00	0
0416-0040	2016-12-28 08:45:00	0
0416-0040	2016-12-28 09:00:00	0
0416-0040	2016-12-28 09:15:00	0
0416-0040	2016-12-28 09:30:00	0
0416-0040	2016-12-28 09:45:00	0
0416-0040	2016-12-28 10:00:00	0
0416-0040	2016-12-28 10:15:00	0
0416-0040	2016-12-28 10:30:00	0
0416-0040	2016-12-28 10:45:00	0
0416-0040	2016-12-28 11:00:00	232
0416-0040	2016-12-28 11:15:00	173
0416-0040	2016-12-28 11:30:00	59
0416-0040	2016-12-28 11:45:00	0
0416-0040	2016-12-28 12:00:00	0
0416-0040	2016-12-28 12:15:00	0
0416-0040	2016-12-28 12:30:00	0
0416-0040	2016-12-28 12:45:00	0
0416-0040	2016-12-28 13:00:00	0
0416-0040	2016-12-28 13:15:00	0
0416-0040	2016-12-28 13:30:00	0
0416-0040	2016-12-28 13:45:00	0
0416-0040	2016-12-28 14:00:00	0
0416-0040	2016-12-28 14:15:00	0
0416-0040	2016-12-28 14:30:00	0
0416-0040	2016-12-28 14:45:00	0
0416-0040	2016-12-28 15:00:00	0
0416-0040	2016-12-28 15:15:00	0
0416-0040	2016-12-28 15:30:00	0
0416-0040	2016-12-28 15:45:00	0
0416-0040	2016-12-28 16:00:00	0
0416-0040	2016-12-28 16:15:00	0
0416-0040	2016-12-28 16:30:00	0
0416-0040	2016-12-28 16:45:00	0
0416-0040	2016-12-28 17:00:00	0
0416-0040	2016-12-28 17:15:00	0
0416-0040	2016-12-28 17:30:00	0
0416-0040	2016-12-28 17:45:00	0
0416-0040	2016-12-28 18:00:00	0
0416-0040	2016-12-28 18:15:00	0
0416-0040	2016-12-28 18:30:00	0
0416-0040	2016-12-28 18:45:00	0
0416-0040	2016-12-28 19:00:00	0
0416-0040	2016-12-28 19:15:00	0
0416-0040	2016-12-28 19:30:00	0
0416-0040	2016-12-28 19:45:00	0
0416-0040	2016-12-28 20:00:00	0
0416-0040	2016-12-28 20:15:00	0
0416-0040	2016-12-28 20:30:00	0
0416-0040	2016-12-28 20:45:00	0
0416-0040	2016-12-28 21:00:00	0
0416-0040	2016-12-28 21:15:00	0
0416-0040	2016-12-28 21:30:00	0
0416-0040	2016-12-28 21:45:00	0
0416-0040	2016-12-28 22:00:00	0
0416-0040	2016-12-28 22:15:00	0
0416-0040	2016-12-28 22:30:00	0
0416-0040	2016-12-28 22:45:00	0
0416-0040	2016-12-28 23:00:00	0
0416-0040	2016-12-28 23:15:00	0
0416-0040	2016-12-28 23:30:00	0
0416-0040	2016-12-28 23:45:00	0
