## Supplementary Data 2 for "Digital phenotyping by consumer wearables identifies sleep-associated markers of cardiovascular disease risk and biological aging": ActivityTable_0416-0047-NHC.tsv

0416-0047	2016-12-27 00:00:00	0
0416-0047	2016-12-27 00:15:00	0
0416-0047	2016-12-27 00:30:00	0
0416-0047	2016-12-27 00:45:00	0
0416-0047	2016-12-27 01:00:00	0
0416-0047	2016-12-27 01:15:00	0
0416-0047	2016-12-27 01:30:00	0
0416-0047	2016-12-27 01:45:00	0
0416-0047	2016-12-27 02:00:00	0
0416-0047	2016-12-27 02:15:00	0
0416-0047	2016-12-27 02:30:00	0
0416-0047	2016-12-27 02:45:00	0
0416-0047	2016-12-27 03:00:00	0
0416-0047	2016-12-27 03:15:00	0
0416-0047	2016-12-27 03:30:00	0
0416-0047	2016-12-27 03:45:00	0
0416-0047	2016-12-27 04:00:00	0
0416-0047	2016-12-27 04:15:00	0
0416-0047	2016-12-27 04:30:00	0
0416-0047	2016-12-27 04:45:00	0
0416-0047	2016-12-27 05:00:00	0
0416-0047	2016-12-27 05:15:00	0
0416-0047	2016-12-27 05:30:00	0
0416-0047	2016-12-27 05:45:00	0
0416-0047	2016-12-27 06:00:00	0
0416-0047	2016-12-27 06:15:00	0
0416-0047	2016-12-27 06:30:00	0
0416-0047	2016-12-27 06:45:00	0
0416-0047	2016-12-27 07:00:00	0
0416-0047	2016-12-27 07:15:00	0
0416-0047	2016-12-27 07:30:00	0
0416-0047	2016-12-27 07:45:00	0
0416-0047	2016-12-27 08:00:00	0
0416-0047	2016-12-27 08:15:00	0
0416-0047	2016-12-27 08:30:00	0
0416-0047	2016-12-27 08:45:00	0
0416-0047	2016-12-27 09:00:00	0
0416-0047	2016-12-27 09:15:00	0
0416-0047	2016-12-27 09:30:00	0
0416-0047	2016-12-27 09:45:00	0
0416-0047	2016-12-27 10:00:00	0
0416-0047	2016-12-27 10:15:00	0
0416-0047	2016-12-27 10:30:00	0
0416-0047	2016-12-27 10:45:00	0
0416-0047	2016-12-27 11:00:00	0
0416-0047	2016-12-27 11:15:00	0
0416-0047	2016-12-27 11:30:00	0
0416-0047	2016-12-27 11:45:00	0
0416-0047	2016-12-27 12:00:00	0
0416-0047	2016-12-27 12:15:00	0
0416-0047	2016-12-27 12:30:00	0
0416-0047	2016-12-27 12:45:00	0
0416-0047	2016-12-27 13:00:00	0
0416-0047	2016-12-27 13:15:00	0
0416-0047	2016-12-27 13:30:00	0
0416-0047	2016-12-27 13:45:00	0
0416-0047	2016-12-27 14:00:00	0
0416-0047	2016-12-27 14:15:00	22
0416-0047	2016-12-27 14:30:00	0
0416-0047	2016-12-27 14:45:00	0
0416-0047	2016-12-27 15:00:00	81
0416-0047	2016-12-27 15:15:00	0
0416-0047	2016-12-27 15:30:00	0
0416-0047	2016-12-27 15:45:00	0
0416-0047	2016-12-27 16:00:00	10
0416-0047	2016-12-27 16:15:00	107
0416-0047	2016-12-27 16:30:00	0
0416-0047	2016-12-27 16:45:00	0
0416-0047	2016-12-27 17:00:00	0
0416-0047	2016-12-27 17:15:00	0
0416-0047	2016-12-27 17:30:00	0
0416-0047	2016-12-27 17:45:00	0
0416-0047	2016-12-27 18:00:00	0
0416-0047	2016-12-27 18:15:00	0
0416-0047	2016-12-27 18:30:00	0
0416-0047	2016-12-27 18:45:00	0
0416-0047	2016-12-27 19:00:00	0
0416-0047	2016-12-27 19:15:00	0
0416-0047	2016-12-27 19:30:00	0
0416-0047	2016-12-27 19:45:00	0
0416-0047	2016-12-27 20:00:00	0
0416-0047	2016-12-27 20:15:00	0
0416-0047	2016-12-27 20:30:00	0
0416-0047	2016-12-27 20:45:00	0
0416-0047	2016-12-27 21:00:00	0
0416-0047	2016-12-27 21:15:00	0
0416-0047	2016-12-27 21:30:00	0
0416-0047	2016-12-27 21:45:00	0
0416-0047	2016-12-27 22:00:00	0
0416-0047	2016-12-27 22:15:00	0
0416-0047	2016-12-27 22:30:00	0
0416-0047	2016-12-27 22:45:00	0
0416-0047	2016-12-27 23:00:00	0
0416-0047	2016-12-27 23:15:00	0
0416-0047	2016-12-27 23:30:00	0
0416-0047	2016-12-27 23:45:00	0
0416-0047	2016-12-28 00:00:00	0
0416-0047	2016-12-28 00:15:00	0
0416-0047	2016-12-28 00:30:00	0
0416-0047	2016-12-28 00:45:00	0
0416-0047	2016-12-28 01:00:00	0
0416-0047	2016-12-28 01:15:00	0
0416-0047	2016-12-28 01:30:00	0
0416-0047	2016-12-28 01:45:00	0
0416-0047	2016-12-28 02:00:00	0
0416-0047	2016-12-28 02:15:00	0
0416-0047	2016-12-28 02:30:00	0
0416-0047	2016-12-28 02:45:00	0
0416-0047	2016-12-28 03:00:00	0
0416-0047	2016-12-28 03:15:00	0
0416-0047	2016-12-28 03:30:00	0
0416-0047	2016-12-28 03:45:00	0
0416-0047	2016-12-28 04:00:00	0
0416-0047	2016-12-28 04:15:00	0
0416-0047	2016-12-28 04:30:00	0
0416-0047	2016-12-28 04:45:00	0
0416-0047	2016-12-28 05:00:00	0
0416-0047	2016-12-28 05:15:00	0
0416-0047	2016-12-28 05:30:00	0
0416-0047	2016-12-28 05:45:00	0
0416-0047	2016-12-28 06:00:00	0
0416-0047	2016-12-28 06:15:00	0
0416-0047	2016-12-28 06:30:00	0
0416-0047	2016-12-28 06:45:00	0
0416-0047	2016-12-28 07:00:00	0
0416-0047	2016-12-28 07:15:00	0
0416-0047	2016-12-28 07:30:00	0
0416-0047	2016-12-28 07:45:00	0
0416-0047	2016-12-28 08:00:00	0
0416-0047	2016-12-28 08:15:00	0
0416-0047	2016-12-28 08:30:00	0
0416-0047	2016-12-28 08:45:00	0
0416-0047	2016-12-28 09:00:00	0
0416-0047	2016-12-28 09:15:00	0
0416-0047	2016-12-28 09:30:00	0
0416-0047	2016-12-28 09:45:00	0
0416-0047	2016-12-28 10:00:00	0
0416-0047	2016-12-28 10:15:00	0
0416-0047	2016-12-28 10:30:00	0
0416-0047	2016-12-28 10:45:00	0
0416-0047	2016-12-28 11:00:00	0
0416-0047	2016-12-28 11:15:00	0
0416-0047	2016-12-28 11:30:00	0
0416-0047	2016-12-28 11:45:00	0
0416-0047	2016-12-28 12:00:00	0
0416-0047	2016-12-28 12:15:00	0
0416-0047	2016-12-28 12:30:00	0
0416-0047	2016-12-28 12:45:00	0
0416-0047	2016-12-28 13:00:00	0
0416-0047	2016-12-28 13:15:00	0
0416-0047	2016-12-28 13:30:00	0
0416-0047	2016-12-28 13:45:00	0
0416-0047	2016-12-28 14:00:00	0
0416-0047	2016-12-28 14:15:00	0
0416-0047	2016-12-28 14:30:00	0
0416-0047	2016-12-28 14:45:00	0
0416-0047	2016-12-28 15:00:00	0
0416-0047	2016-12-28 15:15:00	0
0416-0047	2016-12-28 15:30:00	0
0416-0047	2016-12-28 15:45:00	0
0416-0047	2016-12-28 16:00:00	0
0416-0047	2016-12-28 16:15:00	0
0416-0047	2016-12-28 16:30:00	0
0416-0047	2016-12-28 16:45:00	0
0416-0047	2016-12-28 17:00:00	0
0416-0047	2016-12-28 17:15:00	0
0416-0047	2016-12-28 17:30:00	0
0416-0047	2016-12-28 17:45:00	0
0416-0047	2016-12-28 18:00:00	0
0416-0047	2016-12-28 18:15:00	0
0416-0047	2016-12-28 18:30:00	0
0416-0047	2016-12-28 18:45:00	0
0416-0047	2016-12-28 19:00:00	0
0416-0047	2016-12-28 19:15:00	0
0416-0047	2016-12-28 19:30:00	0
0416-0047	2016-12-28 19:45:00	0
0416-0047	2016-12-28 20:00:00	0
0416-0047	2016-12-28 20:15:00	0
0416-0047	2016-12-28 20:30:00	0
0416-0047	2016-12-28 20:45:00	0
0416-0047	2016-12-28 21:00:00	0
0416-0047	2016-12-28 21:15:00	0
0416-0047	2016-12-28 21:30:00	0
0416-0047	2016-12-28 21:45:00	0
0416-0047	2016-12-28 22:00:00	0
0416-0047	2016-12-28 22:15:00	0
0416-0047	2016-12-28 22:30:00	0
0416-0047	2016-12-28 22:45:00	0
0416-0047	2016-12-28 23:00:00	0
0416-0047	2016-12-28 23:15:00	0
0416-0047	2016-12-28 23:30:00	0
0416-0047	2016-12-28 23:45:00	0
0416-0047	2016-12-29 00:00:00	0
0416-0047	2016-12-29 00:15:00	0
0416-0047	2016-12-29 00:30:00	0
0416-0047	2016-12-29 00:45:00	0
0416-0047	2016-12-29 01:00:00	0
0416-0047	2016-12-29 01:15:00	0
0416-0047	2016-12-29 01:30:00	0
0416-0047	2016-12-29 01:45:00	0
0416-0047	2016-12-29 02:00:00	0
0416-0047	2016-12-29 02:15:00	0
0416-0047	2016-12-29 02:30:00	0
0416-0047	2016-12-29 02:45:00	0
0416-0047	2016-12-29 03:00:00	0
0416-0047	2016-12-29 03:15:00	0
0416-0047	2016-12-29 03:30:00	0
0416-0047	2016-12-29 03:45:00	0
0416-0047	2016-12-29 04:00:00	0
0416-0047	2016-12-29 04:15:00	0
0416-0047	2016-12-29 04:30:00	0
0416-0047	2016-12-29 04:45:00	0
0416-0047	2016-12-29 05:00:00	0
0416-0047	2016-12-29 05:15:00	0
0416-0047	2016-12-29 05:30:00	0
0416-0047	2016-12-29 05:45:00	0
0416-0047	2016-12-29 06:00:00	0
0416-0047	2016-12-29 06:15:00	0
0416-0047	2016-12-29 06:30:00	0
0416-0047	2016-12-29 06:45:00	0
0416-0047	2016-12-29 07:00:00	0
0416-0047	2016-12-29 07:15:00	0
0416-0047	2016-12-29 07:30:00	0
0416-0047	2016-12-29 07:45:00	0
0416-0047	2016-12-29 08:00:00	0
0416-0047	2016-12-29 08:15:00	35
0416-0047	2016-12-29 08:30:00	106
0416-0047	2016-12-29 08:45:00	31
0416-0047	2016-12-29 09:00:00	37
0416-0047	2016-12-29 09:15:00	34
0416-0047	2016-12-29 09:30:00	25
0416-0047	2016-12-29 09:45:00	136
0416-0047	2016-12-29 10:00:00	267
0416-0047	2016-12-29 10:15:00	0
0416-0047	2016-12-29 10:30:00	0
0416-0047	2016-12-29 10:45:00	0
0416-0047	2016-12-29 11:00:00	7
0416-0047	2016-12-29 11:15:00	41
0416-0047	2016-12-29 11:30:00	0
0416-0047	2016-12-29 11:45:00	38
0416-0047	2016-12-29 12:00:00	34
0416-0047	2016-12-29 12:15:00	509
0416-0047	2016-12-29 12:30:00	554
0416-0047	2016-12-29 12:45:00	52
0416-0047	2016-12-29 13:00:00	85
0416-0047	2016-12-29 13:15:00	206
0416-0047	2016-12-29 13:30:00	66
0416-0047	2016-12-29 13:45:00	844
0416-0047	2016-12-29 14:00:00	510
0416-0047	2016-12-29 14:15:00	0
0416-0047	2016-12-29 14:30:00	24
0416-0047	2016-12-29 14:45:00	0
0416-0047	2016-12-29 15:00:00	0
0416-0047	2016-12-29 15:15:00	8
0416-0047	2016-12-29 15:30:00	11
0416-0047	2016-12-29 15:45:00	7
0416-0047	2016-12-29 16:00:00	0
0416-0047	2016-12-29 16:15:00	0
0416-0047	2016-12-29 16:30:00	54
0416-0047	2016-12-29 16:45:00	8
0416-0047	2016-12-29 17:00:00	0
0416-0047	2016-12-29 17:15:00	172
0416-0047	2016-12-29 17:30:00	0
0416-0047	2016-12-29 17:45:00	0
0416-0047	2016-12-29 18:00:00	0
0416-0047	2016-12-29 18:15:00	97
0416-0047	2016-12-29 18:30:00	9
0416-0047	2016-12-29 18:45:00	61
0416-0047	2016-12-29 19:00:00	322
0416-0047	2016-12-29 19:15:00	121
0416-0047	2016-12-29 19:30:00	60
0416-0047	2016-12-29 19:45:00	0
0416-0047	2016-12-29 20:00:00	140
0416-0047	2016-12-29 20:15:00	0
0416-0047	2016-12-29 20:30:00	80
0416-0047	2016-12-29 20:45:00	0
0416-0047	2016-12-29 21:00:00	0
0416-0047	2016-12-29 21:15:00	0
0416-0047	2016-12-29 21:30:00	0
0416-0047	2016-12-29 21:45:00	0
0416-0047	2016-12-29 22:00:00	193
0416-0047	2016-12-29 22:15:00	16
0416-0047	2016-12-29 22:30:00	68
0416-0047	2016-12-29 22:45:00	0
0416-0047	2016-12-29 23:00:00	0
0416-0047	2016-12-29 23:15:00	0
0416-0047	2016-12-29 23:30:00	13
0416-0047	2016-12-29 23:45:00	0
0416-0047	2016-12-30 00:00:00	0
0416-0047	2016-12-30 00:15:00	0
0416-0047	2016-12-30 00:30:00	0
0416-0047	2016-12-30 00:45:00	0
0416-0047	2016-12-30 01:00:00	0
0416-0047	2016-12-30 01:15:00	0
0416-0047	2016-12-30 01:30:00	0
0416-0047	2016-12-30 01:45:00	0
0416-0047	2016-12-30 02:00:00	0
0416-0047	2016-12-30 02:15:00	0
0416-0047	2016-12-30 02:30:00	0
0416-0047	2016-12-30 02:45:00	0
0416-0047	2016-12-30 03:00:00	0
0416-0047	2016-12-30 03:15:00	0
0416-0047	2016-12-30 03:30:00	0
0416-0047	2016-12-30 03:45:00	0
0416-0047	2016-12-30 04:00:00	0
0416-0047	2016-12-30 04:15:00	0
0416-0047	2016-12-30 04:30:00	0
0416-0047	2016-12-30 04:45:00	0
0416-0047	2016-12-30 05:00:00	0
0416-0047	2016-12-30 05:15:00	7
0416-0047	2016-12-30 05:30:00	10
0416-0047	2016-12-30 05:45:00	0
0416-0047	2016-12-30 06:00:00	0
0416-0047	2016-12-30 06:15:00	0
0416-0047	2016-12-30 06:30:00	0
0416-0047	2016-12-30 06:45:00	545
0416-0047	2016-12-30 07:00:00	832
0416-0047	2016-12-30 07:15:00	1323
0416-0047	2016-12-30 07:30:00	1584
0416-0047	2016-12-30 07:45:00	1488
0416-0047	2016-12-30 08:00:00	1137
0416-0047	2016-12-30 08:15:00	1395
0416-0047	2016-12-30 08:30:00	972
0416-0047	2016-12-30 08:45:00	940
0416-0047	2016-12-30 09:00:00	689
0416-0047	2016-12-30 09:15:00	1204
0416-0047	2016-12-30 09:30:00	1173
0416-0047	2016-12-30 09:45:00	1200
0416-0047	2016-12-30 10:00:00	35
0416-0047	2016-12-30 10:15:00	13
0416-0047	2016-12-30 10:30:00	6
0416-0047	2016-12-30 10:45:00	0
0416-0047	2016-12-30 11:00:00	4
0416-0047	2016-12-30 11:15:00	257
0416-0047	2016-12-30 11:30:00	729
0416-0047	2016-12-30 11:45:00	169
0416-0047	2016-12-30 12:00:00	128
0416-0047	2016-12-30 12:15:00	60
0416-0047	2016-12-30 12:30:00	107
0416-0047	2016-12-30 12:45:00	265
0416-0047	2016-12-30 13:00:00	609
0416-0047	2016-12-30 13:15:00	658
0416-0047	2016-12-30 13:30:00	590
0416-0047	2016-12-30 13:45:00	441
0416-0047	2016-12-30 14:00:00	341
0416-0047	2016-12-30 14:15:00	0
0416-0047	2016-12-30 14:30:00	0
0416-0047	2016-12-30 14:45:00	0
0416-0047	2016-12-30 15:00:00	0
0416-0047	2016-12-30 15:15:00	0
0416-0047	2016-12-30 15:30:00	0
0416-0047	2016-12-30 15:45:00	0
0416-0047	2016-12-30 16:00:00	0
0416-0047	2016-12-30 16:15:00	0
0416-0047	2016-12-30 16:30:00	7
0416-0047	2016-12-30 16:45:00	29
0416-0047	2016-12-30 17:00:00	45
0416-0047	2016-12-30 17:15:00	20
0416-0047	2016-12-30 17:30:00	153
0416-0047	2016-12-30 17:45:00	0
0416-0047	2016-12-30 18:00:00	12
0416-0047	2016-12-30 18:15:00	70
0416-0047	2016-12-30 18:30:00	77
0416-0047	2016-12-30 18:45:00	392
0416-0047	2016-12-30 19:00:00	28
0416-0047	2016-12-30 19:15:00	70
0416-0047	2016-12-30 19:30:00	0
0416-0047	2016-12-30 19:45:00	0
0416-0047	2016-12-30 20:00:00	0
0416-0047	2016-12-30 20:15:00	0
0416-0047	2016-12-30 20:30:00	0
0416-0047	2016-12-30 20:45:00	0
0416-0047	2016-12-30 21:00:00	50
0416-0047	2016-12-30 21:15:00	45
0416-0047	2016-12-30 21:30:00	0
0416-0047	2016-12-30 21:45:00	9
0416-0047	2016-12-30 22:00:00	22
0416-0047	2016-12-30 22:15:00	0
0416-0047	2016-12-30 22:30:00	39
0416-0047	2016-12-30 22:45:00	198
0416-0047	2016-12-30 23:00:00	0
0416-0047	2016-12-30 23:15:00	0
0416-0047	2016-12-30 23:30:00	0
0416-0047	2016-12-30 23:45:00	0
0416-0047	2016-12-31 00:00:00	0
0416-0047	2016-12-31 00:15:00	0
0416-0047	2016-12-31 00:30:00	0
0416-0047	2016-12-31 00:45:00	0
0416-0047	2016-12-31 01:00:00	0
0416-0047	2016-12-31 01:15:00	0
0416-0047	2016-12-31 01:30:00	0
0416-0047	2016-12-31 01:45:00	0
0416-0047	2016-12-31 02:00:00	0
0416-0047	2016-12-31 02:15:00	0
0416-0047	2016-12-31 02:30:00	6
0416-0047	2016-12-31 02:45:00	4
0416-0047	2016-12-31 03:00:00	0
0416-0047	2016-12-31 03:15:00	0
0416-0047	2016-12-31 03:30:00	93
0416-0047	2016-12-31 03:45:00	0
0416-0047	2016-12-31 04:00:00	0
0416-0047	2016-12-31 04:15:00	0
0416-0047	2016-12-31 04:30:00	0
0416-0047	2016-12-31 04:45:00	0
0416-0047	2016-12-31 05:00:00	0
0416-0047	2016-12-31 05:15:00	0
0416-0047	2016-12-31 05:30:00	0
0416-0047	2016-12-31 05:45:00	0
0416-0047	2016-12-31 06:00:00	0
0416-0047	2016-12-31 06:15:00	0
0416-0047	2016-12-31 06:30:00	34
0416-0047	2016-12-31 06:45:00	519
0416-0047	2016-12-31 07:00:00	948
0416-0047	2016-12-31 07:15:00	1505
0416-0047	2016-12-31 07:30:00	1434
0416-0047	2016-12-31 07:45:00	1363
0416-0047	2016-12-31 08:00:00	1448
0416-0047	2016-12-31 08:15:00	727
0416-0047	2016-12-31 08:30:00	1241
0416-0047	2016-12-31 08:45:00	995
0416-0047	2016-12-31 09:00:00	1356
0416-0047	2016-12-31 09:15:00	398
0416-0047	2016-12-31 09:30:00	153
0416-0047	2016-12-31 09:45:00	690
0416-0047	2016-12-31 10:00:00	467
0416-0047	2016-12-31 10:15:00	109
0416-0047	2016-12-31 10:30:00	135
0416-0047	2016-12-31 10:45:00	138
0416-0047	2016-12-31 11:00:00	169
0416-0047	2016-12-31 11:15:00	58
0416-0047	2016-12-31 11:30:00	176
0416-0047	2016-12-31 11:45:00	0
0416-0047	2016-12-31 12:00:00	25
0416-0047	2016-12-31 12:15:00	109
0416-0047	2016-12-31 12:30:00	297
0416-0047	2016-12-31 12:45:00	67
0416-0047	2016-12-31 13:00:00	277
0416-0047	2016-12-31 13:15:00	443
0416-0047	2016-12-31 13:30:00	167
0416-0047	2016-12-31 13:45:00	65
0416-0047	2016-12-31 14:00:00	582
0416-0047	2016-12-31 14:15:00	45
0416-0047	2016-12-31 14:30:00	229
0416-0047	2016-12-31 14:45:00	79
0416-0047	2016-12-31 15:00:00	0
0416-0047	2016-12-31 15:15:00	0
0416-0047	2016-12-31 15:30:00	0
0416-0047	2016-12-31 15:45:00	0
0416-0047	2016-12-31 16:00:00	0
0416-0047	2016-12-31 16:15:00	9
0416-0047	2016-12-31 16:30:00	351
0416-0047	2016-12-31 16:45:00	176
0416-0047	2016-12-31 17:00:00	29
0416-0047	2016-12-31 17:15:00	144
0416-0047	2016-12-31 17:30:00	0
0416-0047	2016-12-31 17:45:00	124
0416-0047	2016-12-31 18:00:00	6
0416-0047	2016-12-31 18:15:00	4
0416-0047	2016-12-31 18:30:00	153
0416-0047	2016-12-31 18:45:00	70
0416-0047	2016-12-31 19:00:00	332
0416-0047	2016-12-31 19:15:00	371
0416-0047	2016-12-31 19:30:00	10
0416-0047	2016-12-31 19:45:00	60
0416-0047	2016-12-31 20:00:00	0
0416-0047	2016-12-31 20:15:00	202
0416-0047	2016-12-31 20:30:00	218
0416-0047	2016-12-31 20:45:00	260
0416-0047	2016-12-31 21:00:00	138
0416-0047	2016-12-31 21:15:00	4
0416-0047	2016-12-31 21:30:00	0
0416-0047	2016-12-31 21:45:00	0
0416-0047	2016-12-31 22:00:00	16
0416-0047	2016-12-31 22:15:00	13
0416-0047	2016-12-31 22:30:00	184
0416-0047	2016-12-31 22:45:00	66
0416-0047	2016-12-31 23:00:00	0
0416-0047	2016-12-31 23:15:00	0
0416-0047	2016-12-31 23:30:00	0
0416-0047	2016-12-31 23:45:00	0
0416-0047	2017-01-01 00:00:00	0
0416-0047	2017-01-01 00:15:00	0
0416-0047	2017-01-01 00:30:00	0
0416-0047	2017-01-01 00:45:00	0
0416-0047	2017-01-01 01:00:00	0
0416-0047	2017-01-01 01:15:00	0
0416-0047	2017-01-01 01:30:00	11
0416-0047	2017-01-01 01:45:00	0
0416-0047	2017-01-01 02:00:00	0
0416-0047	2017-01-01 02:15:00	0
0416-0047	2017-01-01 02:30:00	0
0416-0047	2017-01-01 02:45:00	0
0416-0047	2017-01-01 03:00:00	0
0416-0047	2017-01-01 03:15:00	0
0416-0047	2017-01-01 03:30:00	8
0416-0047	2017-01-01 03:45:00	0
0416-0047	2017-01-01 04:00:00	0
0416-0047	2017-01-01 04:15:00	0
0416-0047	2017-01-01 04:30:00	11
0416-0047	2017-01-01 04:45:00	0
0416-0047	2017-01-01 05:00:00	0
0416-0047	2017-01-01 05:15:00	0
0416-0047	2017-01-01 05:30:00	0
0416-0047	2017-01-01 05:45:00	0
0416-0047	2017-01-01 06:00:00	0
0416-0047	2017-01-01 06:15:00	0
0416-0047	2017-01-01 06:30:00	0
0416-0047	2017-01-01 06:45:00	0
0416-0047	2017-01-01 07:00:00	15
0416-0047	2017-01-01 07:15:00	53
0416-0047	2017-01-01 07:30:00	116
0416-0047	2017-01-01 07:45:00	35
0416-0047	2017-01-01 08:00:00	288
0416-0047	2017-01-01 08:15:00	435
0416-0047	2017-01-01 08:30:00	86
0416-0047	2017-01-01 08:45:00	40
0416-0047	2017-01-01 09:00:00	893
0416-0047	2017-01-01 09:15:00	26
0416-0047	2017-01-01 09:30:00	11
0416-0047	2017-01-01 09:45:00	7
0416-0047	2017-01-01 10:00:00	19
0416-0047	2017-01-01 10:15:00	68
0416-0047	2017-01-01 10:30:00	20
0416-0047	2017-01-01 10:45:00	29
0416-0047	2017-01-01 11:00:00	166
0416-0047	2017-01-01 11:15:00	66
0416-0047	2017-01-01 11:30:00	65
0416-0047	2017-01-01 11:45:00	99
0416-0047	2017-01-01 12:00:00	25
0416-0047	2017-01-01 12:15:00	98
0416-0047	2017-01-01 12:30:00	45
0416-0047	2017-01-01 12:45:00	16
0416-0047	2017-01-01 13:00:00	208
0416-0047	2017-01-01 13:15:00	494
0416-0047	2017-01-01 13:30:00	240
0416-0047	2017-01-01 13:45:00	57
0416-0047	2017-01-01 14:00:00	503
0416-0047	2017-01-01 14:15:00	98
0416-0047	2017-01-01 14:30:00	39
0416-0047	2017-01-01 14:45:00	37
0416-0047	2017-01-01 15:00:00	0
0416-0047	2017-01-01 15:15:00	45
0416-0047	2017-01-01 15:30:00	27
0416-0047	2017-01-01 15:45:00	37
0416-0047	2017-01-01 16:00:00	6
0416-0047	2017-01-01 16:15:00	0
0416-0047	2017-01-01 16:30:00	33
0416-0047	2017-01-01 16:45:00	0
0416-0047	2017-01-01 17:00:00	0
0416-0047	2017-01-01 17:15:00	0
0416-0047	2017-01-01 17:30:00	0
0416-0047	2017-01-01 17:45:00	0
0416-0047	2017-01-01 18:00:00	0
0416-0047	2017-01-01 18:15:00	12
0416-0047	2017-01-01 18:30:00	67
0416-0047	2017-01-01 18:45:00	47
0416-0047	2017-01-01 19:00:00	337
0416-0047	2017-01-01 19:15:00	84
0416-0047	2017-01-01 19:30:00	0
0416-0047	2017-01-01 19:45:00	82
0416-0047	2017-01-01 20:00:00	0
0416-0047	2017-01-01 20:15:00	0
0416-0047	2017-01-01 20:30:00	22
0416-0047	2017-01-01 20:45:00	0
0416-0047	2017-01-01 21:00:00	0
0416-0047	2017-01-01 21:15:00	36
0416-0047	2017-01-01 21:30:00	68
0416-0047	2017-01-01 21:45:00	0
0416-0047	2017-01-01 22:00:00	4
0416-0047	2017-01-01 22:15:00	0
0416-0047	2017-01-01 22:30:00	15
0416-0047	2017-01-01 22:45:00	47
0416-0047	2017-01-01 23:00:00	9
0416-0047	2017-01-01 23:15:00	0
0416-0047	2017-01-01 23:30:00	0
0416-0047	2017-01-01 23:45:00	0
0416-0047	2017-01-02 00:00:00	0
0416-0047	2017-01-02 00:15:00	0
0416-0047	2017-01-02 00:30:00	0
0416-0047	2017-01-02 00:45:00	0
0416-0047	2017-01-02 01:00:00	0
0416-0047	2017-01-02 01:15:00	0
0416-0047	2017-01-02 01:30:00	0
0416-0047	2017-01-02 01:45:00	0
0416-0047	2017-01-02 02:00:00	0
0416-0047	2017-01-02 02:15:00	0
0416-0047	2017-01-02 02:30:00	0
0416-0047	2017-01-02 02:45:00	0
0416-0047	2017-01-02 03:00:00	0
0416-0047	2017-01-02 03:15:00	0
0416-0047	2017-01-02 03:30:00	0
0416-0047	2017-01-02 03:45:00	0
0416-0047	2017-01-02 04:00:00	0
0416-0047	2017-01-02 04:15:00	0
0416-0047	2017-01-02 04:30:00	0
0416-0047	2017-01-02 04:45:00	0
0416-0047	2017-01-02 05:00:00	0
0416-0047	2017-01-02 05:15:00	0
0416-0047	2017-01-02 05:30:00	0
0416-0047	2017-01-02 05:45:00	0
0416-0047	2017-01-02 06:00:00	0
0416-0047	2017-01-02 06:15:00	0
0416-0047	2017-01-02 06:30:00	80
0416-0047	2017-01-02 06:45:00	634
0416-0047	2017-01-02 07:00:00	947
0416-0047	2017-01-02 07:15:00	1437
0416-0047	2017-01-02 07:30:00	1417
0416-0047	2017-01-02 07:45:00	1572
0416-0047	2017-01-02 08:00:00	1375
0416-0047	2017-01-02 08:15:00	1427
0416-0047	2017-01-02 08:30:00	1403
0416-0047	2017-01-02 08:45:00	1075
0416-0047	2017-01-02 09:00:00	1009
0416-0047	2017-01-02 09:15:00	1115
0416-0047	2017-01-02 09:30:00	280
0416-0047	2017-01-02 09:45:00	68
0416-0047	2017-01-02 10:00:00	941
0416-0047	2017-01-02 10:15:00	67
0416-0047	2017-01-02 10:30:00	11
0416-0047	2017-01-02 10:45:00	0
0416-0047	2017-01-02 11:00:00	51
0416-0047	2017-01-02 11:15:00	163
0416-0047	2017-01-02 11:30:00	16
0416-0047	2017-01-02 11:45:00	100
0416-0047	2017-01-02 12:00:00	57
0416-0047	2017-01-02 12:15:00	18
0416-0047	2017-01-02 12:30:00	9
0416-0047	2017-01-02 12:45:00	0
0416-0047	2017-01-02 13:00:00	0
0416-0047	2017-01-02 13:15:00	58
0416-0047	2017-01-02 13:30:00	39
0416-0047	2017-01-02 13:45:00	0
0416-0047	2017-01-02 14:00:00	0
0416-0047	2017-01-02 14:15:00	0
0416-0047	2017-01-02 14:30:00	0
0416-0047	2017-01-02 14:45:00	0
0416-0047	2017-01-02 15:00:00	0
0416-0047	2017-01-02 15:15:00	58
0416-0047	2017-01-02 15:30:00	0
0416-0047	2017-01-02 15:45:00	82
0416-0047	2017-01-02 16:00:00	124
0416-0047	2017-01-02 16:15:00	0
0416-0047	2017-01-02 16:30:00	0
0416-0047	2017-01-02 16:45:00	0
0416-0047	2017-01-02 17:00:00	26
0416-0047	2017-01-02 17:15:00	15
0416-0047	2017-01-02 17:30:00	0
0416-0047	2017-01-02 17:45:00	0
0416-0047	2017-01-02 18:00:00	49
0416-0047	2017-01-02 18:15:00	272
0416-0047	2017-01-02 18:30:00	17
0416-0047	2017-01-02 18:45:00	249
0416-0047	2017-01-02 19:00:00	245
0416-0047	2017-01-02 19:15:00	0
0416-0047	2017-01-02 19:30:00	65
0416-0047	2017-01-02 19:45:00	0
0416-0047	2017-01-02 20:00:00	4
0416-0047	2017-01-02 20:15:00	0
0416-0047	2017-01-02 20:30:00	0
0416-0047	2017-01-02 20:45:00	9
0416-0047	2017-01-02 21:00:00	0
0416-0047	2017-01-02 21:15:00	0
0416-0047	2017-01-02 21:30:00	0
0416-0047	2017-01-02 21:45:00	0
0416-0047	2017-01-02 22:00:00	0
0416-0047	2017-01-02 22:15:00	0
0416-0047	2017-01-02 22:30:00	167
0416-0047	2017-01-02 22:45:00	82
0416-0047	2017-01-02 23:00:00	0
0416-0047	2017-01-02 23:15:00	0
0416-0047	2017-01-02 23:30:00	0
0416-0047	2017-01-02 23:45:00	0
0416-0047	2017-01-03 00:00:00	0
0416-0047	2017-01-03 00:15:00	0
0416-0047	2017-01-03 00:30:00	0
0416-0047	2017-01-03 00:45:00	0
0416-0047	2017-01-03 01:00:00	0
0416-0047	2017-01-03 01:15:00	0
0416-0047	2017-01-03 01:30:00	0
0416-0047	2017-01-03 01:45:00	0
0416-0047	2017-01-03 02:00:00	0
0416-0047	2017-01-03 02:15:00	0
0416-0047	2017-01-03 02:30:00	0
0416-0047	2017-01-03 02:45:00	0
0416-0047	2017-01-03 03:00:00	0
0416-0047	2017-01-03 03:15:00	0
0416-0047	2017-01-03 03:30:00	7
0416-0047	2017-01-03 03:45:00	0
0416-0047	2017-01-03 04:00:00	0
0416-0047	2017-01-03 04:15:00	0
0416-0047	2017-01-03 04:30:00	0
0416-0047	2017-01-03 04:45:00	0
0416-0047	2017-01-03 05:00:00	0
0416-0047	2017-01-03 05:15:00	0
0416-0047	2017-01-03 05:30:00	6
0416-0047	2017-01-03 05:45:00	15
0416-0047	2017-01-03 06:00:00	0
0416-0047	2017-01-03 06:15:00	0
0416-0047	2017-01-03 06:30:00	0
0416-0047	2017-01-03 06:45:00	0
0416-0047	2017-01-03 07:00:00	100
0416-0047	2017-01-03 07:15:00	73
0416-0047	2017-01-03 07:30:00	48
0416-0047	2017-01-03 07:45:00	25
0416-0047	2017-01-03 08:00:00	14
0416-0047	2017-01-03 08:15:00	191
0416-0047	2017-01-03 08:30:00	202
0416-0047	2017-01-03 08:45:00	218
0416-0047	2017-01-03 09:00:00	200
0416-0047	2017-01-03 09:15:00	6
0416-0047	2017-01-03 09:30:00	4
0416-0047	2017-01-03 09:45:00	66
0416-0047	2017-01-03 10:00:00	0
0416-0047	2017-01-03 10:15:00	429
0416-0047	2017-01-03 10:30:00	943
0416-0047	2017-01-03 10:45:00	501
0416-0047	2017-01-03 11:00:00	455
0416-0047	2017-01-03 11:15:00	238
0416-0047	2017-01-03 11:30:00	189
0416-0047	2017-01-03 11:45:00	89
0416-0047	2017-01-03 12:00:00	350
0416-0047	2017-01-03 12:15:00	265
0416-0047	2017-01-03 12:30:00	1065
0416-0047	2017-01-03 12:45:00	169
0416-0047	2017-01-03 13:00:00	0
0416-0047	2017-01-03 13:15:00	0
0416-0047	2017-01-03 13:30:00	0
0416-0047	2017-01-03 13:45:00	0
0416-0047	2017-01-03 14:00:00	0
0416-0047	2017-01-03 14:15:00	0
0416-0047	2017-01-03 14:30:00	42
0416-0047	2017-01-03 14:45:00	152
0416-0047	2017-01-03 15:00:00	47
0416-0047	2017-01-03 15:15:00	27
0416-0047	2017-01-03 15:30:00	5
0416-0047	2017-01-03 15:45:00	62
0416-0047	2017-01-03 16:00:00	548
0416-0047	2017-01-03 16:15:00	990
0416-0047	2017-01-03 16:30:00	904
0416-0047	2017-01-03 16:45:00	349
0416-0047	2017-01-03 17:00:00	11
0416-0047	2017-01-03 17:15:00	223
0416-0047	2017-01-03 17:30:00	38
0416-0047	2017-01-03 17:45:00	6
0416-0047	2017-01-03 18:00:00	84
0416-0047	2017-01-03 18:15:00	0
0416-0047	2017-01-03 18:30:00	8
0416-0047	2017-01-03 18:45:00	25
0416-0047	2017-01-03 19:00:00	426
0416-0047	2017-01-03 19:15:00	359
0416-0047	2017-01-03 19:30:00	42
0416-0047	2017-01-03 19:45:00	9
0416-0047	2017-01-03 20:00:00	0
0416-0047	2017-01-03 20:15:00	23
0416-0047	2017-01-03 20:30:00	42
0416-0047	2017-01-03 20:45:00	353
0416-0047	2017-01-03 21:00:00	29
0416-0047	2017-01-03 21:15:00	0
0416-0047	2017-01-03 21:30:00	0
0416-0047	2017-01-03 21:45:00	0
0416-0047	2017-01-03 22:00:00	19
0416-0047	2017-01-03 22:15:00	0
0416-0047	2017-01-03 22:30:00	37
0416-0047	2017-01-03 22:45:00	37
0416-0047	2017-01-03 23:00:00	0
0416-0047	2017-01-03 23:15:00	0
0416-0047	2017-01-03 23:30:00	0
0416-0047	2017-01-03 23:45:00	0
0416-0047	2017-01-04 00:00:00	0
0416-0047	2017-01-04 00:15:00	0
0416-0047	2017-01-04 00:30:00	0
0416-0047	2017-01-04 00:45:00	0
0416-0047	2017-01-04 01:00:00	7
0416-0047	2017-01-04 01:15:00	0
0416-0047	2017-01-04 01:30:00	0
0416-0047	2017-01-04 01:45:00	0
0416-0047	2017-01-04 02:00:00	6
0416-0047	2017-01-04 02:15:00	0
0416-0047	2017-01-04 02:30:00	0
0416-0047	2017-01-04 02:45:00	0
0416-0047	2017-01-04 03:00:00	0
0416-0047	2017-01-04 03:15:00	0
0416-0047	2017-01-04 03:30:00	0
0416-0047	2017-01-04 03:45:00	0
0416-0047	2017-01-04 04:00:00	0
0416-0047	2017-01-04 04:15:00	0
0416-0047	2017-01-04 04:30:00	0
0416-0047	2017-01-04 04:45:00	0
0416-0047	2017-01-04 05:00:00	0
0416-0047	2017-01-04 05:15:00	0
0416-0047	2017-01-04 05:30:00	0
0416-0047	2017-01-04 05:45:00	0
0416-0047	2017-01-04 06:00:00	0
0416-0047	2017-01-04 06:15:00	0
0416-0047	2017-01-04 06:30:00	0
0416-0047	2017-01-04 06:45:00	0
0416-0047	2017-01-04 07:00:00	25
0416-0047	2017-01-04 07:15:00	62
0416-0047	2017-01-04 07:30:00	588
0416-0047	2017-01-04 07:45:00	70
0416-0047	2017-01-04 08:00:00	57
0416-0047	2017-01-04 08:15:00	274
0416-0047	2017-01-04 08:30:00	1026
0416-0047	2017-01-04 08:45:00	402
0416-0047	2017-01-04 09:00:00	138
0416-0047	2017-01-04 09:15:00	416
0416-0047	2017-01-04 09:30:00	260
0416-0047	2017-01-04 09:45:00	72
0416-0047	2017-01-04 10:00:00	40
0416-0047	2017-01-04 10:15:00	4
0416-0047	2017-01-04 10:30:00	24
0416-0047	2017-01-04 10:45:00	0
0416-0047	2017-01-04 11:00:00	0
0416-0047	2017-01-04 11:15:00	216
0416-0047	2017-01-04 11:30:00	233
0416-0047	2017-01-04 11:45:00	320
0416-0047	2017-01-04 12:00:00	1168
0416-0047	2017-01-04 12:15:00	18
0416-0047	2017-01-04 12:30:00	355
0416-0047	2017-01-04 12:45:00	386
0416-0047	2017-01-04 13:00:00	242
0416-0047	2017-01-04 13:15:00	676
0416-0047	2017-01-04 13:30:00	0
0416-0047	2017-01-04 13:45:00	0
0416-0047	2017-01-04 14:00:00	0
0416-0047	2017-01-04 14:15:00	0
0416-0047	2017-01-04 14:30:00	0
0416-0047	2017-01-04 14:45:00	0
0416-0047	2017-01-04 15:00:00	0
0416-0047	2017-01-04 15:15:00	0
0416-0047	2017-01-04 15:30:00	0
0416-0047	2017-01-04 15:45:00	0
0416-0047	2017-01-04 16:00:00	0
0416-0047	2017-01-04 16:15:00	0
0416-0047	2017-01-04 16:30:00	0
0416-0047	2017-01-04 16:45:00	0
0416-0047	2017-01-04 17:00:00	0
0416-0047	2017-01-04 17:15:00	0
0416-0047	2017-01-04 17:30:00	0
0416-0047	2017-01-04 17:45:00	0
0416-0047	2017-01-04 18:00:00	0
0416-0047	2017-01-04 18:15:00	0
0416-0047	2017-01-04 18:30:00	0
0416-0047	2017-01-04 18:45:00	0
0416-0047	2017-01-04 19:00:00	0
0416-0047	2017-01-04 19:15:00	0
0416-0047	2017-01-04 19:30:00	0
0416-0047	2017-01-04 19:45:00	0
0416-0047	2017-01-04 20:00:00	0
0416-0047	2017-01-04 20:15:00	0
0416-0047	2017-01-04 20:30:00	0
0416-0047	2017-01-04 20:45:00	0
0416-0047	2017-01-04 21:00:00	0
0416-0047	2017-01-04 21:15:00	0
0416-0047	2017-01-04 21:30:00	0
0416-0047	2017-01-04 21:45:00	0
0416-0047	2017-01-04 22:00:00	0
0416-0047	2017-01-04 22:15:00	0
0416-0047	2017-01-04 22:30:00	0
0416-0047	2017-01-04 22:45:00	0
0416-0047	2017-01-04 23:00:00	0
0416-0047	2017-01-04 23:15:00	0
0416-0047	2017-01-04 23:30:00	0
0416-0047	2017-01-04 23:45:00	0
