## Supplementary Data 2 for "Digital phenotyping by consumer wearables identifies sleep-associated markers of cardiovascular disease risk and biological aging": ActivityTable_0416-0049-NHC.tsv

0416-0049	2016-12-20 00:00:00	0
0416-0049	2016-12-20 00:15:00	0
0416-0049	2016-12-20 00:30:00	0
0416-0049	2016-12-20 00:45:00	0
0416-0049	2016-12-20 01:00:00	0
0416-0049	2016-12-20 01:15:00	0
0416-0049	2016-12-20 01:30:00	0
0416-0049	2016-12-20 01:45:00	0
0416-0049	2016-12-20 02:00:00	0
0416-0049	2016-12-20 02:15:00	0
0416-0049	2016-12-20 02:30:00	0
0416-0049	2016-12-20 02:45:00	0
0416-0049	2016-12-20 03:00:00	0
0416-0049	2016-12-20 03:15:00	0
0416-0049	2016-12-20 03:30:00	0
0416-0049	2016-12-20 03:45:00	0
0416-0049	2016-12-20 04:00:00	0
0416-0049	2016-12-20 04:15:00	0
0416-0049	2016-12-20 04:30:00	0
0416-0049	2016-12-20 04:45:00	0
0416-0049	2016-12-20 05:00:00	0
0416-0049	2016-12-20 05:15:00	0
0416-0049	2016-12-20 05:30:00	0
0416-0049	2016-12-20 05:45:00	0
0416-0049	2016-12-20 06:00:00	0
0416-0049	2016-12-20 06:15:00	0
0416-0049	2016-12-20 06:30:00	0
0416-0049	2016-12-20 06:45:00	0
0416-0049	2016-12-20 07:00:00	0
0416-0049	2016-12-20 07:15:00	0
0416-0049	2016-12-20 07:30:00	0
0416-0049	2016-12-20 07:45:00	0
0416-0049	2016-12-20 08:00:00	0
0416-0049	2016-12-20 08:15:00	0
0416-0049	2016-12-20 08:30:00	0
0416-0049	2016-12-20 08:45:00	0
0416-0049	2016-12-20 09:00:00	0
0416-0049	2016-12-20 09:15:00	0
0416-0049	2016-12-20 09:30:00	0
0416-0049	2016-12-20 09:45:00	0
0416-0049	2016-12-20 10:00:00	0
0416-0049	2016-12-20 10:15:00	0
0416-0049	2016-12-20 10:30:00	0
0416-0049	2016-12-20 10:45:00	12
0416-0049	2016-12-20 11:00:00	0
0416-0049	2016-12-20 11:15:00	0
0416-0049	2016-12-20 11:30:00	0
0416-0049	2016-12-20 11:45:00	91
0416-0049	2016-12-20 12:00:00	0
0416-0049	2016-12-20 12:15:00	0
0416-0049	2016-12-20 12:30:00	0
0416-0049	2016-12-20 12:45:00	0
0416-0049	2016-12-20 13:00:00	0
0416-0049	2016-12-20 13:15:00	0
0416-0049	2016-12-20 13:30:00	0
0416-0049	2016-12-20 13:45:00	0
0416-0049	2016-12-20 14:00:00	0
0416-0049	2016-12-20 14:15:00	0
0416-0049	2016-12-20 14:30:00	0
0416-0049	2016-12-20 14:45:00	0
0416-0049	2016-12-20 15:00:00	0
0416-0049	2016-12-20 15:15:00	0
0416-0049	2016-12-20 15:30:00	0
0416-0049	2016-12-20 15:45:00	0
0416-0049	2016-12-20 16:00:00	0
0416-0049	2016-12-20 16:15:00	0
0416-0049	2016-12-20 16:30:00	0
0416-0049	2016-12-20 16:45:00	0
0416-0049	2016-12-20 17:00:00	0
0416-0049	2016-12-20 17:15:00	0
0416-0049	2016-12-20 17:30:00	0
0416-0049	2016-12-20 17:45:00	0
0416-0049	2016-12-20 18:00:00	0
0416-0049	2016-12-20 18:15:00	0
0416-0049	2016-12-20 18:30:00	0
0416-0049	2016-12-20 18:45:00	0
0416-0049	2016-12-20 19:00:00	0
0416-0049	2016-12-20 19:15:00	0
0416-0049	2016-12-20 19:30:00	0
0416-0049	2016-12-20 19:45:00	0
0416-0049	2016-12-20 20:00:00	0
0416-0049	2016-12-20 20:15:00	0
0416-0049	2016-12-20 20:30:00	0
0416-0049	2016-12-20 20:45:00	0
0416-0049	2016-12-20 21:00:00	0
0416-0049	2016-12-20 21:15:00	0
0416-0049	2016-12-20 21:30:00	0
0416-0049	2016-12-20 21:45:00	0
0416-0049	2016-12-20 22:00:00	0
0416-0049	2016-12-20 22:15:00	0
0416-0049	2016-12-20 22:30:00	0
0416-0049	2016-12-20 22:45:00	0
0416-0049	2016-12-20 23:00:00	0
0416-0049	2016-12-20 23:15:00	0
0416-0049	2016-12-20 23:30:00	0
0416-0049	2016-12-20 23:45:00	0
0416-0049	2016-12-21 00:00:00	0
0416-0049	2016-12-21 00:15:00	0
0416-0049	2016-12-21 00:30:00	0
0416-0049	2016-12-21 00:45:00	0
0416-0049	2016-12-21 01:00:00	0
0416-0049	2016-12-21 01:15:00	0
0416-0049	2016-12-21 01:30:00	0
0416-0049	2016-12-21 01:45:00	0
0416-0049	2016-12-21 02:00:00	0
0416-0049	2016-12-21 02:15:00	0
0416-0049	2016-12-21 02:30:00	0
0416-0049	2016-12-21 02:45:00	0
0416-0049	2016-12-21 03:00:00	0
0416-0049	2016-12-21 03:15:00	0
0416-0049	2016-12-21 03:30:00	0
0416-0049	2016-12-21 03:45:00	0
0416-0049	2016-12-21 04:00:00	0
0416-0049	2016-12-21 04:15:00	0
0416-0049	2016-12-21 04:30:00	0
0416-0049	2016-12-21 04:45:00	0
0416-0049	2016-12-21 05:00:00	0
0416-0049	2016-12-21 05:15:00	0
0416-0049	2016-12-21 05:30:00	0
0416-0049	2016-12-21 05:45:00	0
0416-0049	2016-12-21 06:00:00	0
0416-0049	2016-12-21 06:15:00	0
0416-0049	2016-12-21 06:30:00	0
0416-0049	2016-12-21 06:45:00	0
0416-0049	2016-12-21 07:00:00	0
0416-0049	2016-12-21 07:15:00	0
0416-0049	2016-12-21 07:30:00	0
0416-0049	2016-12-21 07:45:00	0
0416-0049	2016-12-21 08:00:00	0
0416-0049	2016-12-21 08:15:00	0
0416-0049	2016-12-21 08:30:00	0
0416-0049	2016-12-21 08:45:00	0
0416-0049	2016-12-21 09:00:00	183
0416-0049	2016-12-21 09:15:00	122
0416-0049	2016-12-21 09:30:00	0
0416-0049	2016-12-21 09:45:00	0
0416-0049	2016-12-21 10:00:00	0
0416-0049	2016-12-21 10:15:00	0
0416-0049	2016-12-21 10:30:00	0
0416-0049	2016-12-21 10:45:00	43
0416-0049	2016-12-21 11:00:00	44
0416-0049	2016-12-21 11:15:00	58
0416-0049	2016-12-21 11:30:00	336
0416-0049	2016-12-21 11:45:00	172
0416-0049	2016-12-21 12:00:00	56
0416-0049	2016-12-21 12:15:00	73
0416-0049	2016-12-21 12:30:00	51
0416-0049	2016-12-21 12:45:00	136
0416-0049	2016-12-21 13:00:00	202
0416-0049	2016-12-21 13:15:00	84
0416-0049	2016-12-21 13:30:00	187
0416-0049	2016-12-21 13:45:00	0
0416-0049	2016-12-21 14:00:00	0
0416-0049	2016-12-21 14:15:00	429
0416-0049	2016-12-21 14:30:00	596
0416-0049	2016-12-21 14:45:00	402
0416-0049	2016-12-21 15:00:00	613
0416-0049	2016-12-21 15:15:00	258
0416-0049	2016-12-21 15:30:00	112
0416-0049	2016-12-21 15:45:00	69
0416-0049	2016-12-21 16:00:00	9
0416-0049	2016-12-21 16:15:00	8
0416-0049	2016-12-21 16:30:00	6
0416-0049	2016-12-21 16:45:00	7
0416-0049	2016-12-21 17:00:00	11
0416-0049	2016-12-21 17:15:00	0
0416-0049	2016-12-21 17:30:00	83
0416-0049	2016-12-21 17:45:00	105
0416-0049	2016-12-21 18:00:00	535
0416-0049	2016-12-21 18:15:00	854
0416-0049	2016-12-21 18:30:00	2503
0416-0049	2016-12-21 18:45:00	1707
0416-0049	2016-12-21 19:00:00	660
0416-0049	2016-12-21 19:15:00	749
0416-0049	2016-12-21 19:30:00	256
0416-0049	2016-12-21 19:45:00	6
0416-0049	2016-12-21 20:00:00	0
0416-0049	2016-12-21 20:15:00	51
0416-0049	2016-12-21 20:30:00	0
0416-0049	2016-12-21 20:45:00	0
0416-0049	2016-12-21 21:00:00	0
0416-0049	2016-12-21 21:15:00	0
0416-0049	2016-12-21 21:30:00	10
0416-0049	2016-12-21 21:45:00	189
0416-0049	2016-12-21 22:00:00	0
0416-0049	2016-12-21 22:15:00	99
0416-0049	2016-12-21 22:30:00	13
0416-0049	2016-12-21 22:45:00	0
0416-0049	2016-12-21 23:00:00	6
0416-0049	2016-12-21 23:15:00	0
0416-0049	2016-12-21 23:30:00	0
0416-0049	2016-12-21 23:45:00	0
0416-0049	2016-12-22 00:00:00	0
0416-0049	2016-12-22 00:15:00	0
0416-0049	2016-12-22 00:30:00	0
0416-0049	2016-12-22 00:45:00	0
0416-0049	2016-12-22 01:00:00	8
0416-0049	2016-12-22 01:15:00	0
0416-0049	2016-12-22 01:30:00	24
0416-0049	2016-12-22 01:45:00	0
0416-0049	2016-12-22 02:00:00	0
0416-0049	2016-12-22 02:15:00	0
0416-0049	2016-12-22 02:30:00	0
0416-0049	2016-12-22 02:45:00	0
0416-0049	2016-12-22 03:00:00	0
0416-0049	2016-12-22 03:15:00	0
0416-0049	2016-12-22 03:30:00	0
0416-0049	2016-12-22 03:45:00	0
0416-0049	2016-12-22 04:00:00	0
0416-0049	2016-12-22 04:15:00	0
0416-0049	2016-12-22 04:30:00	0
0416-0049	2016-12-22 04:45:00	0
0416-0049	2016-12-22 05:00:00	0
0416-0049	2016-12-22 05:15:00	0
0416-0049	2016-12-22 05:30:00	0
0416-0049	2016-12-22 05:45:00	0
0416-0049	2016-12-22 06:00:00	0
0416-0049	2016-12-22 06:15:00	0
0416-0049	2016-12-22 06:30:00	0
0416-0049	2016-12-22 06:45:00	0
0416-0049	2016-12-22 07:00:00	87
0416-0049	2016-12-22 07:15:00	23
0416-0049	2016-12-22 07:30:00	0
0416-0049	2016-12-22 07:45:00	10
0416-0049	2016-12-22 08:00:00	214
0416-0049	2016-12-22 08:15:00	151
0416-0049	2016-12-22 08:30:00	74
0416-0049	2016-12-22 08:45:00	15
0416-0049	2016-12-22 09:00:00	0
0416-0049	2016-12-22 09:15:00	637
0416-0049	2016-12-22 09:30:00	346
0416-0049	2016-12-22 09:45:00	279
0416-0049	2016-12-22 10:00:00	177
0416-0049	2016-12-22 10:15:00	166
0416-0049	2016-12-22 10:30:00	31
0416-0049	2016-12-22 10:45:00	31
0416-0049	2016-12-22 11:00:00	157
0416-0049	2016-12-22 11:15:00	110
0416-0049	2016-12-22 11:30:00	275
0416-0049	2016-12-22 11:45:00	310
0416-0049	2016-12-22 12:00:00	123
0416-0049	2016-12-22 12:15:00	93
0416-0049	2016-12-22 12:30:00	95
0416-0049	2016-12-22 12:45:00	95
0416-0049	2016-12-22 13:00:00	0
0416-0049	2016-12-22 13:15:00	80
0416-0049	2016-12-22 13:30:00	153
0416-0049	2016-12-22 13:45:00	0
0416-0049	2016-12-22 14:00:00	0
0416-0049	2016-12-22 14:15:00	0
0416-0049	2016-12-22 14:30:00	0
0416-0049	2016-12-22 14:45:00	0
0416-0049	2016-12-22 15:00:00	24
0416-0049	2016-12-22 15:15:00	18
0416-0049	2016-12-22 15:30:00	0
0416-0049	2016-12-22 15:45:00	0
0416-0049	2016-12-22 16:00:00	0
0416-0049	2016-12-22 16:15:00	137
0416-0049	2016-12-22 16:30:00	207
0416-0049	2016-12-22 16:45:00	75
0416-0049	2016-12-22 17:00:00	0
0416-0049	2016-12-22 17:15:00	87
0416-0049	2016-12-22 17:30:00	52
0416-0049	2016-12-22 17:45:00	21
0416-0049	2016-12-22 18:00:00	63
0416-0049	2016-12-22 18:15:00	202
0416-0049	2016-12-22 18:30:00	71
0416-0049	2016-12-22 18:45:00	161
0416-0049	2016-12-22 19:00:00	103
0416-0049	2016-12-22 19:15:00	7
0416-0049	2016-12-22 19:30:00	64
0416-0049	2016-12-22 19:45:00	0
0416-0049	2016-12-22 20:00:00	121
0416-0049	2016-12-22 20:15:00	85
0416-0049	2016-12-22 20:30:00	7
0416-0049	2016-12-22 20:45:00	0
0416-0049	2016-12-22 21:00:00	0
0416-0049	2016-12-22 21:15:00	0
0416-0049	2016-12-22 21:30:00	0
0416-0049	2016-12-22 21:45:00	0
0416-0049	2016-12-22 22:00:00	0
0416-0049	2016-12-22 22:15:00	17
0416-0049	2016-12-22 22:30:00	94
0416-0049	2016-12-22 22:45:00	0
0416-0049	2016-12-22 23:00:00	0
0416-0049	2016-12-22 23:15:00	0
0416-0049	2016-12-22 23:30:00	0
0416-0049	2016-12-22 23:45:00	0
0416-0049	2016-12-23 00:00:00	0
0416-0049	2016-12-23 00:15:00	0
0416-0049	2016-12-23 00:30:00	0
0416-0049	2016-12-23 00:45:00	0
0416-0049	2016-12-23 01:00:00	0
0416-0049	2016-12-23 01:15:00	5
0416-0049	2016-12-23 01:30:00	0
0416-0049	2016-12-23 01:45:00	9
0416-0049	2016-12-23 02:00:00	12
0416-0049	2016-12-23 02:15:00	0
0416-0049	2016-12-23 02:30:00	0
0416-0049	2016-12-23 02:45:00	0
0416-0049	2016-12-23 03:00:00	0
0416-0049	2016-12-23 03:15:00	0
0416-0049	2016-12-23 03:30:00	0
0416-0049	2016-12-23 03:45:00	0
0416-0049	2016-12-23 04:00:00	0
0416-0049	2016-12-23 04:15:00	0
0416-0049	2016-12-23 04:30:00	0
0416-0049	2016-12-23 04:45:00	0
0416-0049	2016-12-23 05:00:00	0
0416-0049	2016-12-23 05:15:00	0
0416-0049	2016-12-23 05:30:00	0
0416-0049	2016-12-23 05:45:00	0
0416-0049	2016-12-23 06:00:00	0
0416-0049	2016-12-23 06:15:00	0
0416-0049	2016-12-23 06:30:00	57
0416-0049	2016-12-23 06:45:00	549
0416-0049	2016-12-23 07:00:00	1013
0416-0049	2016-12-23 07:15:00	1896
0416-0049	2016-12-23 07:30:00	2412
0416-0049	2016-12-23 07:45:00	1778
0416-0049	2016-12-23 08:00:00	643
0416-0049	2016-12-23 08:15:00	1124
0416-0049	2016-12-23 08:30:00	540
0416-0049	2016-12-23 08:45:00	466
0416-0049	2016-12-23 09:00:00	11
0416-0049	2016-12-23 09:15:00	49
0416-0049	2016-12-23 09:30:00	171
0416-0049	2016-12-23 09:45:00	784
0416-0049	2016-12-23 10:00:00	510
0416-0049	2016-12-23 10:15:00	113
0416-0049	2016-12-23 10:30:00	76
0416-0049	2016-12-23 10:45:00	586
0416-0049	2016-12-23 11:00:00	797
0416-0049	2016-12-23 11:15:00	644
0416-0049	2016-12-23 11:30:00	66
0416-0049	2016-12-23 11:45:00	183
0416-0049	2016-12-23 12:00:00	62
0416-0049	2016-12-23 12:15:00	113
0416-0049	2016-12-23 12:30:00	58
0416-0049	2016-12-23 12:45:00	72
0416-0049	2016-12-23 13:00:00	99
0416-0049	2016-12-23 13:15:00	105
0416-0049	2016-12-23 13:30:00	8
0416-0049	2016-12-23 13:45:00	0
0416-0049	2016-12-23 14:00:00	34
0416-0049	2016-12-23 14:15:00	0
0416-0049	2016-12-23 14:30:00	0
0416-0049	2016-12-23 14:45:00	0
0416-0049	2016-12-23 15:00:00	0
0416-0049	2016-12-23 15:15:00	36
0416-0049	2016-12-23 15:30:00	0
0416-0049	2016-12-23 15:45:00	285
0416-0049	2016-12-23 16:00:00	113
0416-0049	2016-12-23 16:15:00	30
0416-0049	2016-12-23 16:30:00	27
0416-0049	2016-12-23 16:45:00	4
0416-0049	2016-12-23 17:00:00	0
0416-0049	2016-12-23 17:15:00	7
0416-0049	2016-12-23 17:30:00	16
0416-0049	2016-12-23 17:45:00	0
0416-0049	2016-12-23 18:00:00	0
0416-0049	2016-12-23 18:15:00	0
0416-0049	2016-12-23 18:30:00	0
0416-0049	2016-12-23 18:45:00	174
0416-0049	2016-12-23 19:00:00	284
0416-0049	2016-12-23 19:15:00	114
0416-0049	2016-12-23 19:30:00	7
0416-0049	2016-12-23 19:45:00	69
0416-0049	2016-12-23 20:00:00	0
0416-0049	2016-12-23 20:15:00	11
0416-0049	2016-12-23 20:30:00	0
0416-0049	2016-12-23 20:45:00	0
0416-0049	2016-12-23 21:00:00	25
0416-0049	2016-12-23 21:15:00	0
0416-0049	2016-12-23 21:30:00	61
0416-0049	2016-12-23 21:45:00	0
0416-0049	2016-12-23 22:00:00	8
0416-0049	2016-12-23 22:15:00	8
0416-0049	2016-12-23 22:30:00	38
0416-0049	2016-12-23 22:45:00	0
0416-0049	2016-12-23 23:00:00	0
0416-0049	2016-12-23 23:15:00	0
0416-0049	2016-12-23 23:30:00	0
0416-0049	2016-12-23 23:45:00	0
0416-0049	2016-12-24 00:00:00	0
0416-0049	2016-12-24 00:15:00	0
0416-0049	2016-12-24 00:30:00	0
0416-0049	2016-12-24 00:45:00	0
0416-0049	2016-12-24 01:00:00	0
0416-0049	2016-12-24 01:15:00	5
0416-0049	2016-12-24 01:30:00	0
0416-0049	2016-12-24 01:45:00	7
0416-0049	2016-12-24 02:00:00	0
0416-0049	2016-12-24 02:15:00	0
0416-0049	2016-12-24 02:30:00	0
0416-0049	2016-12-24 02:45:00	0
0416-0049	2016-12-24 03:00:00	0
0416-0049	2016-12-24 03:15:00	0
0416-0049	2016-12-24 03:30:00	0
0416-0049	2016-12-24 03:45:00	0
0416-0049	2016-12-24 04:00:00	0
0416-0049	2016-12-24 04:15:00	0
0416-0049	2016-12-24 04:30:00	0
0416-0049	2016-12-24 04:45:00	0
0416-0049	2016-12-24 05:00:00	0
0416-0049	2016-12-24 05:15:00	0
0416-0049	2016-12-24 05:30:00	0
0416-0049	2016-12-24 05:45:00	8
0416-0049	2016-12-24 06:00:00	0
0416-0049	2016-12-24 06:15:00	55
0416-0049	2016-12-24 06:30:00	37
0416-0049	2016-12-24 06:45:00	699
0416-0049	2016-12-24 07:00:00	35
0416-0049	2016-12-24 07:15:00	835
0416-0049	2016-12-24 07:30:00	661
0416-0049	2016-12-24 07:45:00	171
0416-0049	2016-12-24 08:00:00	495
0416-0049	2016-12-24 08:15:00	55
0416-0049	2016-12-24 08:30:00	0
0416-0049	2016-12-24 08:45:00	53
0416-0049	2016-12-24 09:00:00	44
0416-0049	2016-12-24 09:15:00	127
0416-0049	2016-12-24 09:30:00	271
0416-0049	2016-12-24 09:45:00	338
0416-0049	2016-12-24 10:00:00	322
0416-0049	2016-12-24 10:15:00	0
0416-0049	2016-12-24 10:30:00	158
0416-0049	2016-12-24 10:45:00	501
0416-0049	2016-12-24 11:00:00	0
0416-0049	2016-12-24 11:15:00	0
0416-0049	2016-12-24 11:30:00	0
0416-0049	2016-12-24 11:45:00	0
0416-0049	2016-12-24 12:00:00	0
0416-0049	2016-12-24 12:15:00	0
0416-0049	2016-12-24 12:30:00	0
0416-0049	2016-12-24 12:45:00	224
0416-0049	2016-12-24 13:00:00	341
0416-0049	2016-12-24 13:15:00	27
0416-0049	2016-12-24 13:30:00	520
0416-0049	2016-12-24 13:45:00	309
0416-0049	2016-12-24 14:00:00	0
0416-0049	2016-12-24 14:15:00	58
0416-0049	2016-12-24 14:30:00	375
0416-0049	2016-12-24 14:45:00	13
0416-0049	2016-12-24 15:00:00	0
0416-0049	2016-12-24 15:15:00	9
0416-0049	2016-12-24 15:30:00	0
0416-0049	2016-12-24 15:45:00	83
0416-0049	2016-12-24 16:00:00	203
0416-0049	2016-12-24 16:15:00	197
0416-0049	2016-12-24 16:30:00	0
0416-0049	2016-12-24 16:45:00	0
0416-0049	2016-12-24 17:00:00	118
0416-0049	2016-12-24 17:15:00	88
0416-0049	2016-12-24 17:30:00	14
0416-0049	2016-12-24 17:45:00	21
0416-0049	2016-12-24 18:00:00	29
0416-0049	2016-12-24 18:15:00	9
0416-0049	2016-12-24 18:30:00	208
0416-0049	2016-12-24 18:45:00	242
0416-0049	2016-12-24 19:00:00	24
0416-0049	2016-12-24 19:15:00	25
0416-0049	2016-12-24 19:30:00	0
0416-0049	2016-12-24 19:45:00	0
0416-0049	2016-12-24 20:00:00	7
0416-0049	2016-12-24 20:15:00	34
0416-0049	2016-12-24 20:30:00	9
0416-0049	2016-12-24 20:45:00	62
0416-0049	2016-12-24 21:00:00	10
0416-0049	2016-12-24 21:15:00	63
0416-0049	2016-12-24 21:30:00	366
0416-0049	2016-12-24 21:45:00	16
0416-0049	2016-12-24 22:00:00	158
0416-0049	2016-12-24 22:15:00	38
0416-0049	2016-12-24 22:30:00	37
0416-0049	2016-12-24 22:45:00	25
0416-0049	2016-12-24 23:00:00	56
0416-0049	2016-12-24 23:15:00	0
0416-0049	2016-12-24 23:30:00	0
0416-0049	2016-12-24 23:45:00	0
0416-0049	2016-12-25 00:00:00	0
0416-0049	2016-12-25 00:15:00	0
0416-0049	2016-12-25 00:30:00	0
0416-0049	2016-12-25 00:45:00	0
0416-0049	2016-12-25 01:00:00	0
0416-0049	2016-12-25 01:15:00	0
0416-0049	2016-12-25 01:30:00	0
0416-0049	2016-12-25 01:45:00	0
0416-0049	2016-12-25 02:00:00	14
0416-0049	2016-12-25 02:15:00	0
0416-0049	2016-12-25 02:30:00	0
0416-0049	2016-12-25 02:45:00	0
0416-0049	2016-12-25 03:00:00	0
0416-0049	2016-12-25 03:15:00	0
0416-0049	2016-12-25 03:30:00	0
0416-0049	2016-12-25 03:45:00	0
0416-0049	2016-12-25 04:00:00	0
0416-0049	2016-12-25 04:15:00	0
0416-0049	2016-12-25 04:30:00	0
0416-0049	2016-12-25 04:45:00	13
0416-0049	2016-12-25 05:00:00	0
0416-0049	2016-12-25 05:15:00	0
0416-0049	2016-12-25 05:30:00	0
0416-0049	2016-12-25 05:45:00	0
0416-0049	2016-12-25 06:00:00	0
0416-0049	2016-12-25 06:15:00	0
0416-0049	2016-12-25 06:30:00	0
0416-0049	2016-12-25 06:45:00	0
0416-0049	2016-12-25 07:00:00	0
0416-0049	2016-12-25 07:15:00	405
0416-0049	2016-12-25 07:30:00	613
0416-0049	2016-12-25 07:45:00	49
0416-0049	2016-12-25 08:00:00	66
0416-0049	2016-12-25 08:15:00	664
0416-0049	2016-12-25 08:30:00	183
0416-0049	2016-12-25 08:45:00	32
0416-0049	2016-12-25 09:00:00	934
0416-0049	2016-12-25 09:15:00	36
0416-0049	2016-12-25 09:30:00	34
0416-0049	2016-12-25 09:45:00	9
0416-0049	2016-12-25 10:00:00	125
0416-0049	2016-12-25 10:15:00	13
0416-0049	2016-12-25 10:30:00	171
0416-0049	2016-12-25 10:45:00	55
0416-0049	2016-12-25 11:00:00	224
0416-0049	2016-12-25 11:15:00	143
0416-0049	2016-12-25 11:30:00	284
0416-0049	2016-12-25 11:45:00	198
0416-0049	2016-12-25 12:00:00	185
0416-0049	2016-12-25 12:15:00	236
0416-0049	2016-12-25 12:30:00	192
0416-0049	2016-12-25 12:45:00	130
0416-0049	2016-12-25 13:00:00	99
0416-0049	2016-12-25 13:15:00	242
0416-0049	2016-12-25 13:30:00	579
0416-0049	2016-12-25 13:45:00	35
0416-0049	2016-12-25 14:00:00	50
0416-0049	2016-12-25 14:15:00	532
0416-0049	2016-12-25 14:30:00	225
0416-0049	2016-12-25 14:45:00	12
0416-0049	2016-12-25 15:00:00	0
0416-0049	2016-12-25 15:15:00	70
0416-0049	2016-12-25 15:30:00	0
0416-0049	2016-12-25 15:45:00	0
0416-0049	2016-12-25 16:00:00	44
0416-0049	2016-12-25 16:15:00	0
0416-0049	2016-12-25 16:30:00	0
0416-0049	2016-12-25 16:45:00	71
0416-0049	2016-12-25 17:00:00	0
0416-0049	2016-12-25 17:15:00	0
0416-0049	2016-12-25 17:30:00	0
0416-0049	2016-12-25 17:45:00	0
0416-0049	2016-12-25 18:00:00	0
0416-0049	2016-12-25 18:15:00	36
0416-0049	2016-12-25 18:30:00	51
0416-0049	2016-12-25 18:45:00	185
0416-0049	2016-12-25 19:00:00	10
0416-0049	2016-12-25 19:15:00	24
0416-0049	2016-12-25 19:30:00	0
0416-0049	2016-12-25 19:45:00	27
0416-0049	2016-12-25 20:00:00	77
0416-0049	2016-12-25 20:15:00	7
0416-0049	2016-12-25 20:30:00	16
0416-0049	2016-12-25 20:45:00	0
0416-0049	2016-12-25 21:00:00	58
0416-0049	2016-12-25 21:15:00	29
0416-0049	2016-12-25 21:30:00	57
0416-0049	2016-12-25 21:45:00	0
0416-0049	2016-12-25 22:00:00	27
0416-0049	2016-12-25 22:15:00	5
0416-0049	2016-12-25 22:30:00	33
0416-0049	2016-12-25 22:45:00	41
0416-0049	2016-12-25 23:00:00	46
0416-0049	2016-12-25 23:15:00	0
0416-0049	2016-12-25 23:30:00	0
0416-0049	2016-12-25 23:45:00	0
0416-0049	2016-12-26 00:00:00	0
0416-0049	2016-12-26 00:15:00	0
0416-0049	2016-12-26 00:30:00	0
0416-0049	2016-12-26 00:45:00	0
0416-0049	2016-12-26 01:00:00	0
0416-0049	2016-12-26 01:15:00	0
0416-0049	2016-12-26 01:30:00	0
0416-0049	2016-12-26 01:45:00	0
0416-0049	2016-12-26 02:00:00	0
0416-0049	2016-12-26 02:15:00	0
0416-0049	2016-12-26 02:30:00	0
0416-0049	2016-12-26 02:45:00	8
0416-0049	2016-12-26 03:00:00	0
0416-0049	2016-12-26 03:15:00	0
0416-0049	2016-12-26 03:30:00	0
0416-0049	2016-12-26 03:45:00	0
0416-0049	2016-12-26 04:00:00	0
0416-0049	2016-12-26 04:15:00	12
0416-0049	2016-12-26 04:30:00	0
0416-0049	2016-12-26 04:45:00	0
0416-0049	2016-12-26 05:00:00	0
0416-0049	2016-12-26 05:15:00	17
0416-0049	2016-12-26 05:30:00	0
0416-0049	2016-12-26 05:45:00	0
0416-0049	2016-12-26 06:00:00	0
0416-0049	2016-12-26 06:15:00	0
0416-0049	2016-12-26 06:30:00	157
0416-0049	2016-12-26 06:45:00	449
0416-0049	2016-12-26 07:00:00	861
0416-0049	2016-12-26 07:15:00	1578
0416-0049	2016-12-26 07:30:00	1652
0416-0049	2016-12-26 07:45:00	1726
0416-0049	2016-12-26 08:00:00	1474
0416-0049	2016-12-26 08:15:00	1657
0416-0049	2016-12-26 08:30:00	494
0416-0049	2016-12-26 08:45:00	1639
0416-0049	2016-12-26 09:00:00	578
0416-0049	2016-12-26 09:15:00	0
0416-0049	2016-12-26 09:30:00	51
0416-0049	2016-12-26 09:45:00	545
0416-0049	2016-12-26 10:00:00	45
0416-0049	2016-12-26 10:15:00	220
0416-0049	2016-12-26 10:30:00	289
0416-0049	2016-12-26 10:45:00	367
0416-0049	2016-12-26 11:00:00	97
0416-0049	2016-12-26 11:15:00	325
0416-0049	2016-12-26 11:30:00	65
0416-0049	2016-12-26 11:45:00	206
0416-0049	2016-12-26 12:00:00	264
0416-0049	2016-12-26 12:15:00	160
0416-0049	2016-12-26 12:30:00	199
0416-0049	2016-12-26 12:45:00	196
0416-0049	2016-12-26 13:00:00	110
0416-0049	2016-12-26 13:15:00	20
0416-0049	2016-12-26 13:30:00	28
0416-0049	2016-12-26 13:45:00	0
0416-0049	2016-12-26 14:00:00	0
0416-0049	2016-12-26 14:15:00	153
0416-0049	2016-12-26 14:30:00	127
0416-0049	2016-12-26 14:45:00	160
0416-0049	2016-12-26 15:00:00	18
0416-0049	2016-12-26 15:15:00	0
0416-0049	2016-12-26 15:30:00	0
0416-0049	2016-12-26 15:45:00	0
0416-0049	2016-12-26 16:00:00	0
0416-0049	2016-12-26 16:15:00	0
0416-0049	2016-12-26 16:30:00	57
0416-0049	2016-12-26 16:45:00	197
0416-0049	2016-12-26 17:00:00	529
0416-0049	2016-12-26 17:15:00	200
0416-0049	2016-12-26 17:30:00	229
0416-0049	2016-12-26 17:45:00	57
0416-0049	2016-12-26 18:00:00	170
0416-0049	2016-12-26 18:15:00	467
0416-0049	2016-12-26 18:30:00	125
0416-0049	2016-12-26 18:45:00	122
0416-0049	2016-12-26 19:00:00	155
0416-0049	2016-12-26 19:15:00	67
0416-0049	2016-12-26 19:30:00	84
0416-0049	2016-12-26 19:45:00	0
0416-0049	2016-12-26 20:00:00	16
0416-0049	2016-12-26 20:15:00	56
0416-0049	2016-12-26 20:30:00	6
0416-0049	2016-12-26 20:45:00	14
0416-0049	2016-12-26 21:00:00	49
0416-0049	2016-12-26 21:15:00	20
0416-0049	2016-12-26 21:30:00	23
0416-0049	2016-12-26 21:45:00	0
0416-0049	2016-12-26 22:00:00	21
0416-0049	2016-12-26 22:15:00	0
0416-0049	2016-12-26 22:30:00	26
0416-0049	2016-12-26 22:45:00	36
0416-0049	2016-12-26 23:00:00	33
0416-0049	2016-12-26 23:15:00	0
0416-0049	2016-12-26 23:30:00	0
0416-0049	2016-12-26 23:45:00	0
0416-0049	2016-12-27 00:00:00	0
0416-0049	2016-12-27 00:15:00	0
0416-0049	2016-12-27 00:30:00	0
0416-0049	2016-12-27 00:45:00	0
0416-0049	2016-12-27 01:00:00	0
0416-0049	2016-12-27 01:15:00	0
0416-0049	2016-12-27 01:30:00	0
0416-0049	2016-12-27 01:45:00	0
0416-0049	2016-12-27 02:00:00	0
0416-0049	2016-12-27 02:15:00	0
0416-0049	2016-12-27 02:30:00	0
0416-0049	2016-12-27 02:45:00	0
0416-0049	2016-12-27 03:00:00	0
0416-0049	2016-12-27 03:15:00	0
0416-0049	2016-12-27 03:30:00	8
0416-0049	2016-12-27 03:45:00	0
0416-0049	2016-12-27 04:00:00	0
0416-0049	2016-12-27 04:15:00	0
0416-0049	2016-12-27 04:30:00	0
0416-0049	2016-12-27 04:45:00	0
0416-0049	2016-12-27 05:00:00	0
0416-0049	2016-12-27 05:15:00	0
0416-0049	2016-12-27 05:30:00	0
0416-0049	2016-12-27 05:45:00	0
0416-0049	2016-12-27 06:00:00	0
0416-0049	2016-12-27 06:15:00	0
0416-0049	2016-12-27 06:30:00	0
0416-0049	2016-12-27 06:45:00	0
0416-0049	2016-12-27 07:00:00	12
0416-0049	2016-12-27 07:15:00	0
0416-0049	2016-12-27 07:30:00	72
0416-0049	2016-12-27 07:45:00	164
0416-0049	2016-12-27 08:00:00	0
0416-0049	2016-12-27 08:15:00	0
0416-0049	2016-12-27 08:30:00	44
0416-0049	2016-12-27 08:45:00	225
0416-0049	2016-12-27 09:00:00	54
0416-0049	2016-12-27 09:15:00	46
0416-0049	2016-12-27 09:30:00	8
0416-0049	2016-12-27 09:45:00	20
0416-0049	2016-12-27 10:00:00	0
0416-0049	2016-12-27 10:15:00	0
0416-0049	2016-12-27 10:30:00	37
0416-0049	2016-12-27 10:45:00	47
0416-0049	2016-12-27 11:00:00	211
0416-0049	2016-12-27 11:15:00	436
0416-0049	2016-12-27 11:30:00	796
0416-0049	2016-12-27 11:45:00	376
0416-0049	2016-12-27 12:00:00	411
0416-0049	2016-12-27 12:15:00	581
0416-0049	2016-12-27 12:30:00	46
0416-0049	2016-12-27 12:45:00	252
0416-0049	2016-12-27 13:00:00	928
0416-0049	2016-12-27 13:15:00	60
0416-0049	2016-12-27 13:30:00	345
0416-0049	2016-12-27 13:45:00	715
0416-0049	2016-12-27 14:00:00	17
0416-0049	2016-12-27 14:15:00	0
0416-0049	2016-12-27 14:30:00	0
0416-0049	2016-12-27 14:45:00	0
0416-0049	2016-12-27 15:00:00	0
0416-0049	2016-12-27 15:15:00	0
0416-0049	2016-12-27 15:30:00	0
0416-0049	2016-12-27 15:45:00	0
0416-0049	2016-12-27 16:00:00	0
0416-0049	2016-12-27 16:15:00	0
0416-0049	2016-12-27 16:30:00	0
0416-0049	2016-12-27 16:45:00	0
0416-0049	2016-12-27 17:00:00	0
0416-0049	2016-12-27 17:15:00	0
0416-0049	2016-12-27 17:30:00	0
0416-0049	2016-12-27 17:45:00	0
0416-0049	2016-12-27 18:00:00	0
0416-0049	2016-12-27 18:15:00	0
0416-0049	2016-12-27 18:30:00	0
0416-0049	2016-12-27 18:45:00	0
0416-0049	2016-12-27 19:00:00	0
0416-0049	2016-12-27 19:15:00	0
0416-0049	2016-12-27 19:30:00	0
0416-0049	2016-12-27 19:45:00	0
0416-0049	2016-12-27 20:00:00	0
0416-0049	2016-12-27 20:15:00	0
0416-0049	2016-12-27 20:30:00	0
0416-0049	2016-12-27 20:45:00	0
0416-0049	2016-12-27 21:00:00	0
0416-0049	2016-12-27 21:15:00	0
0416-0049	2016-12-27 21:30:00	0
0416-0049	2016-12-27 21:45:00	0
0416-0049	2016-12-27 22:00:00	0
0416-0049	2016-12-27 22:15:00	0
0416-0049	2016-12-27 22:30:00	0
0416-0049	2016-12-27 22:45:00	0
0416-0049	2016-12-27 23:00:00	0
0416-0049	2016-12-27 23:15:00	0
0416-0049	2016-12-27 23:30:00	0
0416-0049	2016-12-27 23:45:00	0
