## Supplementary Data 2 for "Digital phenotyping by consumer wearables identifies sleep-associated markers of cardiovascular disease risk and biological aging": ActivityTable_0416-0053-NHC.tsv

0416-0053	2016-12-19 00:00:00	0
0416-0053	2016-12-19 00:15:00	0
0416-0053	2016-12-19 00:30:00	0
0416-0053	2016-12-19 00:45:00	0
0416-0053	2016-12-19 01:00:00	0
0416-0053	2016-12-19 01:15:00	0
0416-0053	2016-12-19 01:30:00	0
0416-0053	2016-12-19 01:45:00	0
0416-0053	2016-12-19 02:00:00	0
0416-0053	2016-12-19 02:15:00	0
0416-0053	2016-12-19 02:30:00	0
0416-0053	2016-12-19 02:45:00	0
0416-0053	2016-12-19 03:00:00	0
0416-0053	2016-12-19 03:15:00	0
0416-0053	2016-12-19 03:30:00	0
0416-0053	2016-12-19 03:45:00	0
0416-0053	2016-12-19 04:00:00	0
0416-0053	2016-12-19 04:15:00	0
0416-0053	2016-12-19 04:30:00	0
0416-0053	2016-12-19 04:45:00	0
0416-0053	2016-12-19 05:00:00	0
0416-0053	2016-12-19 05:15:00	0
0416-0053	2016-12-19 05:30:00	0
0416-0053	2016-12-19 05:45:00	0
0416-0053	2016-12-19 06:00:00	0
0416-0053	2016-12-19 06:15:00	0
0416-0053	2016-12-19 06:30:00	0
0416-0053	2016-12-19 06:45:00	0
0416-0053	2016-12-19 07:00:00	0
0416-0053	2016-12-19 07:15:00	0
0416-0053	2016-12-19 07:30:00	0
0416-0053	2016-12-19 07:45:00	0
0416-0053	2016-12-19 08:00:00	0
0416-0053	2016-12-19 08:15:00	0
0416-0053	2016-12-19 08:30:00	0
0416-0053	2016-12-19 08:45:00	0
0416-0053	2016-12-19 09:00:00	0
0416-0053	2016-12-19 09:15:00	0
0416-0053	2016-12-19 09:30:00	0
0416-0053	2016-12-19 09:45:00	81
0416-0053	2016-12-19 10:00:00	8
0416-0053	2016-12-19 10:15:00	205
0416-0053	2016-12-19 10:30:00	152
0416-0053	2016-12-19 10:45:00	7
0416-0053	2016-12-19 11:00:00	0
0416-0053	2016-12-19 11:15:00	17
0416-0053	2016-12-19 11:30:00	58
0416-0053	2016-12-19 11:45:00	1578
0416-0053	2016-12-19 12:00:00	417
0416-0053	2016-12-19 12:15:00	1138
0416-0053	2016-12-19 12:30:00	1137
0416-0053	2016-12-19 12:45:00	487
0416-0053	2016-12-19 13:00:00	749
0416-0053	2016-12-19 13:15:00	1670
0416-0053	2016-12-19 13:30:00	375
0416-0053	2016-12-19 13:45:00	8
0416-0053	2016-12-19 14:00:00	0
0416-0053	2016-12-19 14:15:00	0
0416-0053	2016-12-19 14:30:00	680
0416-0053	2016-12-19 14:45:00	801
0416-0053	2016-12-19 15:00:00	0
0416-0053	2016-12-19 15:15:00	43
0416-0053	2016-12-19 15:30:00	0
0416-0053	2016-12-19 15:45:00	0
0416-0053	2016-12-19 16:00:00	0
0416-0053	2016-12-19 16:15:00	0
0416-0053	2016-12-19 16:30:00	0
0416-0053	2016-12-19 16:45:00	0
0416-0053	2016-12-19 17:00:00	0
0416-0053	2016-12-19 17:15:00	0
0416-0053	2016-12-19 17:30:00	0
0416-0053	2016-12-19 17:45:00	128
0416-0053	2016-12-19 18:00:00	7
0416-0053	2016-12-19 18:15:00	0
0416-0053	2016-12-19 18:30:00	0
0416-0053	2016-12-19 18:45:00	0
0416-0053	2016-12-19 19:00:00	119
0416-0053	2016-12-19 19:15:00	0
0416-0053	2016-12-19 19:30:00	0
0416-0053	2016-12-19 19:45:00	0
0416-0053	2016-12-19 20:00:00	0
0416-0053	2016-12-19 20:15:00	0
0416-0053	2016-12-19 20:30:00	0
0416-0053	2016-12-19 20:45:00	83
0416-0053	2016-12-19 21:00:00	42
0416-0053	2016-12-19 21:15:00	217
0416-0053	2016-12-19 21:30:00	43
0416-0053	2016-12-19 21:45:00	43
0416-0053	2016-12-19 22:00:00	73
0416-0053	2016-12-19 22:15:00	0
0416-0053	2016-12-19 22:30:00	0
0416-0053	2016-12-19 22:45:00	7
0416-0053	2016-12-19 23:00:00	0
0416-0053	2016-12-19 23:15:00	0
0416-0053	2016-12-19 23:30:00	0
0416-0053	2016-12-19 23:45:00	0
0416-0053	2016-12-20 00:00:00	0
0416-0053	2016-12-20 00:15:00	0
0416-0053	2016-12-20 00:30:00	126
0416-0053	2016-12-20 00:45:00	0
0416-0053	2016-12-20 01:00:00	0
0416-0053	2016-12-20 01:15:00	0
0416-0053	2016-12-20 01:30:00	18
0416-0053	2016-12-20 01:45:00	0
0416-0053	2016-12-20 02:00:00	0
0416-0053	2016-12-20 02:15:00	0
0416-0053	2016-12-20 02:30:00	114
0416-0053	2016-12-20 02:45:00	0
0416-0053	2016-12-20 03:00:00	0
0416-0053	2016-12-20 03:15:00	44
0416-0053	2016-12-20 03:30:00	16
0416-0053	2016-12-20 03:45:00	0
0416-0053	2016-12-20 04:00:00	0
0416-0053	2016-12-20 04:15:00	0
0416-0053	2016-12-20 04:30:00	0
0416-0053	2016-12-20 04:45:00	0
0416-0053	2016-12-20 05:00:00	0
0416-0053	2016-12-20 05:15:00	0
0416-0053	2016-12-20 05:30:00	0
0416-0053	2016-12-20 05:45:00	0
0416-0053	2016-12-20 06:00:00	0
0416-0053	2016-12-20 06:15:00	0
0416-0053	2016-12-20 06:30:00	0
0416-0053	2016-12-20 06:45:00	0
0416-0053	2016-12-20 07:00:00	0
0416-0053	2016-12-20 07:15:00	0
0416-0053	2016-12-20 07:30:00	0
0416-0053	2016-12-20 07:45:00	0
0416-0053	2016-12-20 08:00:00	0
0416-0053	2016-12-20 08:15:00	7
0416-0053	2016-12-20 08:30:00	0
0416-0053	2016-12-20 08:45:00	0
0416-0053	2016-12-20 09:00:00	0
0416-0053	2016-12-20 09:15:00	0
0416-0053	2016-12-20 09:30:00	0
0416-0053	2016-12-20 09:45:00	0
0416-0053	2016-12-20 10:00:00	0
0416-0053	2016-12-20 10:15:00	0
0416-0053	2016-12-20 10:30:00	0
0416-0053	2016-12-20 10:45:00	0
0416-0053	2016-12-20 11:00:00	0
0416-0053	2016-12-20 11:15:00	0
0416-0053	2016-12-20 11:30:00	119
0416-0053	2016-12-20 11:45:00	126
0416-0053	2016-12-20 12:00:00	0
0416-0053	2016-12-20 12:15:00	0
0416-0053	2016-12-20 12:30:00	228
0416-0053	2016-12-20 12:45:00	11
0416-0053	2016-12-20 13:00:00	19
0416-0053	2016-12-20 13:15:00	495
0416-0053	2016-12-20 13:30:00	35
0416-0053	2016-12-20 13:45:00	169
0416-0053	2016-12-20 14:00:00	272
0416-0053	2016-12-20 14:15:00	119
0416-0053	2016-12-20 14:30:00	124
0416-0053	2016-12-20 14:45:00	259
0416-0053	2016-12-20 15:00:00	152
0416-0053	2016-12-20 15:15:00	0
0416-0053	2016-12-20 15:30:00	510
0416-0053	2016-12-20 15:45:00	401
0416-0053	2016-12-20 16:00:00	0
0416-0053	2016-12-20 16:15:00	89
0416-0053	2016-12-20 16:30:00	36
0416-0053	2016-12-20 16:45:00	92
0416-0053	2016-12-20 17:00:00	154
0416-0053	2016-12-20 17:15:00	270
0416-0053	2016-12-20 17:30:00	92
0416-0053	2016-12-20 17:45:00	0
0416-0053	2016-12-20 18:00:00	113
0416-0053	2016-12-20 18:15:00	237
0416-0053	2016-12-20 18:30:00	1344
0416-0053	2016-12-20 18:45:00	413
0416-0053	2016-12-20 19:00:00	498
0416-0053	2016-12-20 19:15:00	101
0416-0053	2016-12-20 19:30:00	251
0416-0053	2016-12-20 19:45:00	929
0416-0053	2016-12-20 20:00:00	923
0416-0053	2016-12-20 20:15:00	18
0416-0053	2016-12-20 20:30:00	45
0416-0053	2016-12-20 20:45:00	45
0416-0053	2016-12-20 21:00:00	87
0416-0053	2016-12-20 21:15:00	0
0416-0053	2016-12-20 21:30:00	0
0416-0053	2016-12-20 21:45:00	0
0416-0053	2016-12-20 22:00:00	0
0416-0053	2016-12-20 22:15:00	0
0416-0053	2016-12-20 22:30:00	0
0416-0053	2016-12-20 22:45:00	56
0416-0053	2016-12-20 23:00:00	176
0416-0053	2016-12-20 23:15:00	41
0416-0053	2016-12-20 23:30:00	6
0416-0053	2016-12-20 23:45:00	100
0416-0053	2016-12-21 00:00:00	8
0416-0053	2016-12-21 00:15:00	7
0416-0053	2016-12-21 00:30:00	0
0416-0053	2016-12-21 00:45:00	24
0416-0053	2016-12-21 01:00:00	4
0416-0053	2016-12-21 01:15:00	0
0416-0053	2016-12-21 01:30:00	63
0416-0053	2016-12-21 01:45:00	57
0416-0053	2016-12-21 02:00:00	0
0416-0053	2016-12-21 02:15:00	0
0416-0053	2016-12-21 02:30:00	0
0416-0053	2016-12-21 02:45:00	0
0416-0053	2016-12-21 03:00:00	0
0416-0053	2016-12-21 03:15:00	0
0416-0053	2016-12-21 03:30:00	0
0416-0053	2016-12-21 03:45:00	0
0416-0053	2016-12-21 04:00:00	0
0416-0053	2016-12-21 04:15:00	0
0416-0053	2016-12-21 04:30:00	0
0416-0053	2016-12-21 04:45:00	0
0416-0053	2016-12-21 05:00:00	0
0416-0053	2016-12-21 05:15:00	0
0416-0053	2016-12-21 05:30:00	0
0416-0053	2016-12-21 05:45:00	19
0416-0053	2016-12-21 06:00:00	0
0416-0053	2016-12-21 06:15:00	0
0416-0053	2016-12-21 06:30:00	0
0416-0053	2016-12-21 06:45:00	0
0416-0053	2016-12-21 07:00:00	0
0416-0053	2016-12-21 07:15:00	0
0416-0053	2016-12-21 07:30:00	0
0416-0053	2016-12-21 07:45:00	0
0416-0053	2016-12-21 08:00:00	0
0416-0053	2016-12-21 08:15:00	23
0416-0053	2016-12-21 08:30:00	229
0416-0053	2016-12-21 08:45:00	37
0416-0053	2016-12-21 09:00:00	0
0416-0053	2016-12-21 09:15:00	113
0416-0053	2016-12-21 09:30:00	790
0416-0053	2016-12-21 09:45:00	44
0416-0053	2016-12-21 10:00:00	0
0416-0053	2016-12-21 10:15:00	0
0416-0053	2016-12-21 10:30:00	91
0416-0053	2016-12-21 10:45:00	313
0416-0053	2016-12-21 11:00:00	30
0416-0053	2016-12-21 11:15:00	98
0416-0053	2016-12-21 11:30:00	126
0416-0053	2016-12-21 11:45:00	41
0416-0053	2016-12-21 12:00:00	0
0416-0053	2016-12-21 12:15:00	0
0416-0053	2016-12-21 12:30:00	585
0416-0053	2016-12-21 12:45:00	843
0416-0053	2016-12-21 13:00:00	207
0416-0053	2016-12-21 13:15:00	388
0416-0053	2016-12-21 13:30:00	120
0416-0053	2016-12-21 13:45:00	484
0416-0053	2016-12-21 14:00:00	0
0416-0053	2016-12-21 14:15:00	0
0416-0053	2016-12-21 14:30:00	0
0416-0053	2016-12-21 14:45:00	466
0416-0053	2016-12-21 15:00:00	323
0416-0053	2016-12-21 15:15:00	620
0416-0053	2016-12-21 15:30:00	467
0416-0053	2016-12-21 15:45:00	446
0416-0053	2016-12-21 16:00:00	93
0416-0053	2016-12-21 16:15:00	34
0416-0053	2016-12-21 16:30:00	0
0416-0053	2016-12-21 16:45:00	67
0416-0053	2016-12-21 17:00:00	178
0416-0053	2016-12-21 17:15:00	113
0416-0053	2016-12-21 17:30:00	5
0416-0053	2016-12-21 17:45:00	974
0416-0053	2016-12-21 18:00:00	223
0416-0053	2016-12-21 18:15:00	259
0416-0053	2016-12-21 18:30:00	110
0416-0053	2016-12-21 18:45:00	218
0416-0053	2016-12-21 19:00:00	709
0416-0053	2016-12-21 19:15:00	408
0416-0053	2016-12-21 19:30:00	888
0416-0053	2016-12-21 19:45:00	8
0416-0053	2016-12-21 20:00:00	0
0416-0053	2016-12-21 20:15:00	0
0416-0053	2016-12-21 20:30:00	0
0416-0053	2016-12-21 20:45:00	0
0416-0053	2016-12-21 21:00:00	94
0416-0053	2016-12-21 21:15:00	0
0416-0053	2016-12-21 21:30:00	37
0416-0053	2016-12-21 21:45:00	70
0416-0053	2016-12-21 22:00:00	96
0416-0053	2016-12-21 22:15:00	11
0416-0053	2016-12-21 22:30:00	0
0416-0053	2016-12-21 22:45:00	0
0416-0053	2016-12-21 23:00:00	0
0416-0053	2016-12-21 23:15:00	0
0416-0053	2016-12-21 23:30:00	0
0416-0053	2016-12-21 23:45:00	6
0416-0053	2016-12-22 00:00:00	0
0416-0053	2016-12-22 00:15:00	23
0416-0053	2016-12-22 00:30:00	58
0416-0053	2016-12-22 00:45:00	22
0416-0053	2016-12-22 01:00:00	0
0416-0053	2016-12-22 01:15:00	89
0416-0053	2016-12-22 01:30:00	23
0416-0053	2016-12-22 01:45:00	0
0416-0053	2016-12-22 02:00:00	0
0416-0053	2016-12-22 02:15:00	0
0416-0053	2016-12-22 02:30:00	0
0416-0053	2016-12-22 02:45:00	0
0416-0053	2016-12-22 03:00:00	0
0416-0053	2016-12-22 03:15:00	0
0416-0053	2016-12-22 03:30:00	0
0416-0053	2016-12-22 03:45:00	0
0416-0053	2016-12-22 04:00:00	0
0416-0053	2016-12-22 04:15:00	0
0416-0053	2016-12-22 04:30:00	0
0416-0053	2016-12-22 04:45:00	0
0416-0053	2016-12-22 05:00:00	0
0416-0053	2016-12-22 05:15:00	0
0416-0053	2016-12-22 05:30:00	0
0416-0053	2016-12-22 05:45:00	0
0416-0053	2016-12-22 06:00:00	0
0416-0053	2016-12-22 06:15:00	0
0416-0053	2016-12-22 06:30:00	0
0416-0053	2016-12-22 06:45:00	0
0416-0053	2016-12-22 07:00:00	0
0416-0053	2016-12-22 07:15:00	0
0416-0053	2016-12-22 07:30:00	0
0416-0053	2016-12-22 07:45:00	0
0416-0053	2016-12-22 08:00:00	0
0416-0053	2016-12-22 08:15:00	0
0416-0053	2016-12-22 08:30:00	18
0416-0053	2016-12-22 08:45:00	0
0416-0053	2016-12-22 09:00:00	0
0416-0053	2016-12-22 09:15:00	0
0416-0053	2016-12-22 09:30:00	0
0416-0053	2016-12-22 09:45:00	57
0416-0053	2016-12-22 10:00:00	704
0416-0053	2016-12-22 10:15:00	726
0416-0053	2016-12-22 10:30:00	506
0416-0053	2016-12-22 10:45:00	588
0416-0053	2016-12-22 11:00:00	627
0416-0053	2016-12-22 11:15:00	515
0416-0053	2016-12-22 11:30:00	78
0416-0053	2016-12-22 11:45:00	0
0416-0053	2016-12-22 12:00:00	88
0416-0053	2016-12-22 12:15:00	152
0416-0053	2016-12-22 12:30:00	176
0416-0053	2016-12-22 12:45:00	168
0416-0053	2016-12-22 13:00:00	107
0416-0053	2016-12-22 13:15:00	123
0416-0053	2016-12-22 13:30:00	141
0416-0053	2016-12-22 13:45:00	118
0416-0053	2016-12-22 14:00:00	16
0416-0053	2016-12-22 14:15:00	99
0416-0053	2016-12-22 14:30:00	0
0416-0053	2016-12-22 14:45:00	0
0416-0053	2016-12-22 15:00:00	0
0416-0053	2016-12-22 15:15:00	0
0416-0053	2016-12-22 15:30:00	0
0416-0053	2016-12-22 15:45:00	0
0416-0053	2016-12-22 16:00:00	32
0416-0053	2016-12-22 16:15:00	878
0416-0053	2016-12-22 16:30:00	1085
0416-0053	2016-12-22 16:45:00	958
0416-0053	2016-12-22 17:00:00	508
0416-0053	2016-12-22 17:15:00	198
0416-0053	2016-12-22 17:30:00	10
0416-0053	2016-12-22 17:45:00	490
0416-0053	2016-12-22 18:00:00	262
0416-0053	2016-12-22 18:15:00	127
0416-0053	2016-12-22 18:30:00	519
0416-0053	2016-12-22 18:45:00	256
0416-0053	2016-12-22 19:00:00	319
0416-0053	2016-12-22 19:15:00	548
0416-0053	2016-12-22 19:30:00	561
0416-0053	2016-12-22 19:45:00	110
0416-0053	2016-12-22 20:00:00	0
0416-0053	2016-12-22 20:15:00	0
0416-0053	2016-12-22 20:30:00	20
0416-0053	2016-12-22 20:45:00	98
0416-0053	2016-12-22 21:00:00	74
0416-0053	2016-12-22 21:15:00	85
0416-0053	2016-12-22 21:30:00	0
0416-0053	2016-12-22 21:45:00	0
0416-0053	2016-12-22 22:00:00	0
0416-0053	2016-12-22 22:15:00	0
0416-0053	2016-12-22 22:30:00	0
0416-0053	2016-12-22 22:45:00	86
0416-0053	2016-12-22 23:00:00	49
0416-0053	2016-12-22 23:15:00	48
0416-0053	2016-12-22 23:30:00	72
0416-0053	2016-12-22 23:45:00	84
0416-0053	2016-12-23 00:00:00	12
0416-0053	2016-12-23 00:15:00	90
0416-0053	2016-12-23 00:30:00	0
0416-0053	2016-12-23 00:45:00	0
0416-0053	2016-12-23 01:00:00	0
0416-0053	2016-12-23 01:15:00	0
0416-0053	2016-12-23 01:30:00	0
0416-0053	2016-12-23 01:45:00	0
0416-0053	2016-12-23 02:00:00	0
0416-0053	2016-12-23 02:15:00	54
0416-0053	2016-12-23 02:30:00	9
0416-0053	2016-12-23 02:45:00	0
0416-0053	2016-12-23 03:00:00	0
0416-0053	2016-12-23 03:15:00	0
0416-0053	2016-12-23 03:30:00	0
0416-0053	2016-12-23 03:45:00	0
0416-0053	2016-12-23 04:00:00	44
0416-0053	2016-12-23 04:15:00	0
0416-0053	2016-12-23 04:30:00	0
0416-0053	2016-12-23 04:45:00	0
0416-0053	2016-12-23 05:00:00	0
0416-0053	2016-12-23 05:15:00	0
0416-0053	2016-12-23 05:30:00	0
0416-0053	2016-12-23 05:45:00	7
0416-0053	2016-12-23 06:00:00	98
0416-0053	2016-12-23 06:15:00	327
0416-0053	2016-12-23 06:30:00	108
0416-0053	2016-12-23 06:45:00	612
0416-0053	2016-12-23 07:00:00	297
0416-0053	2016-12-23 07:15:00	0
0416-0053	2016-12-23 07:30:00	0
0416-0053	2016-12-23 07:45:00	457
0416-0053	2016-12-23 08:00:00	616
0416-0053	2016-12-23 08:15:00	27
0416-0053	2016-12-23 08:30:00	0
0416-0053	2016-12-23 08:45:00	0
0416-0053	2016-12-23 09:00:00	0
0416-0053	2016-12-23 09:15:00	0
0416-0053	2016-12-23 09:30:00	0
0416-0053	2016-12-23 09:45:00	0
0416-0053	2016-12-23 10:00:00	0
0416-0053	2016-12-23 10:15:00	0
0416-0053	2016-12-23 10:30:00	0
0416-0053	2016-12-23 10:45:00	0
0416-0053	2016-12-23 11:00:00	0
0416-0053	2016-12-23 11:15:00	0
0416-0053	2016-12-23 11:30:00	0
0416-0053	2016-12-23 11:45:00	0
0416-0053	2016-12-23 12:00:00	0
0416-0053	2016-12-23 12:15:00	0
0416-0053	2016-12-23 12:30:00	0
0416-0053	2016-12-23 12:45:00	0
0416-0053	2016-12-23 13:00:00	0
0416-0053	2016-12-23 13:15:00	0
0416-0053	2016-12-23 13:30:00	0
0416-0053	2016-12-23 13:45:00	0
0416-0053	2016-12-23 14:00:00	0
0416-0053	2016-12-23 14:15:00	0
0416-0053	2016-12-23 14:30:00	0
0416-0053	2016-12-23 14:45:00	0
0416-0053	2016-12-23 15:00:00	0
0416-0053	2016-12-23 15:15:00	0
0416-0053	2016-12-23 15:30:00	0
0416-0053	2016-12-23 15:45:00	0
0416-0053	2016-12-23 16:00:00	0
0416-0053	2016-12-23 16:15:00	0
0416-0053	2016-12-23 16:30:00	0
0416-0053	2016-12-23 16:45:00	0
0416-0053	2016-12-23 17:00:00	0
0416-0053	2016-12-23 17:15:00	0
0416-0053	2016-12-23 17:30:00	0
0416-0053	2016-12-23 17:45:00	0
0416-0053	2016-12-23 18:00:00	0
0416-0053	2016-12-23 18:15:00	0
0416-0053	2016-12-23 18:30:00	0
0416-0053	2016-12-23 18:45:00	0
0416-0053	2016-12-23 19:00:00	0
0416-0053	2016-12-23 19:15:00	0
0416-0053	2016-12-23 19:30:00	0
0416-0053	2016-12-23 19:45:00	0
0416-0053	2016-12-23 20:00:00	0
0416-0053	2016-12-23 20:15:00	0
0416-0053	2016-12-23 20:30:00	0
0416-0053	2016-12-23 20:45:00	0
0416-0053	2016-12-23 21:00:00	0
0416-0053	2016-12-23 21:15:00	0
0416-0053	2016-12-23 21:30:00	0
0416-0053	2016-12-23 21:45:00	0
0416-0053	2016-12-23 22:00:00	0
0416-0053	2016-12-23 22:15:00	0
0416-0053	2016-12-23 22:30:00	0
0416-0053	2016-12-23 22:45:00	0
0416-0053	2016-12-23 23:00:00	0
0416-0053	2016-12-23 23:15:00	0
0416-0053	2016-12-23 23:30:00	0
0416-0053	2016-12-23 23:45:00	0
