## Supplementary Data 2 for "Digital phenotyping by consumer wearables identifies sleep-associated markers of cardiovascular disease risk and biological aging": ActivityTable_0416-0063-NHC.tsv

0416-0063	2017-01-04 00:00:00	0
0416-0063	2017-01-04 00:15:00	0
0416-0063	2017-01-04 00:30:00	0
0416-0063	2017-01-04 00:45:00	0
0416-0063	2017-01-04 01:00:00	0
0416-0063	2017-01-04 01:15:00	0
0416-0063	2017-01-04 01:30:00	0
0416-0063	2017-01-04 01:45:00	0
0416-0063	2017-01-04 02:00:00	0
0416-0063	2017-01-04 02:15:00	0
0416-0063	2017-01-04 02:30:00	0
0416-0063	2017-01-04 02:45:00	0
0416-0063	2017-01-04 03:00:00	0
0416-0063	2017-01-04 03:15:00	0
0416-0063	2017-01-04 03:30:00	0
0416-0063	2017-01-04 03:45:00	0
0416-0063	2017-01-04 04:00:00	0
0416-0063	2017-01-04 04:15:00	0
0416-0063	2017-01-04 04:30:00	0
0416-0063	2017-01-04 04:45:00	0
0416-0063	2017-01-04 05:00:00	0
0416-0063	2017-01-04 05:15:00	0
0416-0063	2017-01-04 05:30:00	0
0416-0063	2017-01-04 05:45:00	0
0416-0063	2017-01-04 06:00:00	0
0416-0063	2017-01-04 06:15:00	0
0416-0063	2017-01-04 06:30:00	0
0416-0063	2017-01-04 06:45:00	0
0416-0063	2017-01-04 07:00:00	0
0416-0063	2017-01-04 07:15:00	0
0416-0063	2017-01-04 07:30:00	0
0416-0063	2017-01-04 07:45:00	0
0416-0063	2017-01-04 08:00:00	0
0416-0063	2017-01-04 08:15:00	0
0416-0063	2017-01-04 08:30:00	0
0416-0063	2017-01-04 08:45:00	0
0416-0063	2017-01-04 09:00:00	0
0416-0063	2017-01-04 09:15:00	0
0416-0063	2017-01-04 09:30:00	0
0416-0063	2017-01-04 09:45:00	0
0416-0063	2017-01-04 10:00:00	0
0416-0063	2017-01-04 10:15:00	0
0416-0063	2017-01-04 10:30:00	0
0416-0063	2017-01-04 10:45:00	0
0416-0063	2017-01-04 11:00:00	0
0416-0063	2017-01-04 11:15:00	0
0416-0063	2017-01-04 11:30:00	0
0416-0063	2017-01-04 11:45:00	0
0416-0063	2017-01-04 12:00:00	0
0416-0063	2017-01-04 12:15:00	0
0416-0063	2017-01-04 12:30:00	0
0416-0063	2017-01-04 12:45:00	0
0416-0063	2017-01-04 13:00:00	0
0416-0063	2017-01-04 13:15:00	0
0416-0063	2017-01-04 13:30:00	0
0416-0063	2017-01-04 13:45:00	0
0416-0063	2017-01-04 14:00:00	0
0416-0063	2017-01-04 14:15:00	0
0416-0063	2017-01-04 14:30:00	0
0416-0063	2017-01-04 14:45:00	0
0416-0063	2017-01-04 15:00:00	0
0416-0063	2017-01-04 15:15:00	0
0416-0063	2017-01-04 15:30:00	62
0416-0063	2017-01-04 15:45:00	14
0416-0063	2017-01-04 16:00:00	0
0416-0063	2017-01-04 16:15:00	243
0416-0063	2017-01-04 16:30:00	530
0416-0063	2017-01-04 16:45:00	710
0416-0063	2017-01-04 17:00:00	364
0416-0063	2017-01-04 17:15:00	204
0416-0063	2017-01-04 17:30:00	16
0416-0063	2017-01-04 17:45:00	17
0416-0063	2017-01-04 18:00:00	58
0416-0063	2017-01-04 18:15:00	46
0416-0063	2017-01-04 18:30:00	554
0416-0063	2017-01-04 18:45:00	39
0416-0063	2017-01-04 19:00:00	8
0416-0063	2017-01-04 19:15:00	31
0416-0063	2017-01-04 19:30:00	0
0416-0063	2017-01-04 19:45:00	76
0416-0063	2017-01-04 20:00:00	191
0416-0063	2017-01-04 20:15:00	241
0416-0063	2017-01-04 20:30:00	37
0416-0063	2017-01-04 20:45:00	70
0416-0063	2017-01-04 21:00:00	15
0416-0063	2017-01-04 21:15:00	27
0416-0063	2017-01-04 21:30:00	0
0416-0063	2017-01-04 21:45:00	0
0416-0063	2017-01-04 22:00:00	73
0416-0063	2017-01-04 22:15:00	81
0416-0063	2017-01-04 22:30:00	63
0416-0063	2017-01-04 22:45:00	357
0416-0063	2017-01-04 23:00:00	22
0416-0063	2017-01-04 23:15:00	334
0416-0063	2017-01-04 23:30:00	58
0416-0063	2017-01-04 23:45:00	34
0416-0063	2017-01-05 00:00:00	22
0416-0063	2017-01-05 00:15:00	14
0416-0063	2017-01-05 00:30:00	0
0416-0063	2017-01-05 00:45:00	24
0416-0063	2017-01-05 01:00:00	43
0416-0063	2017-01-05 01:15:00	57
0416-0063	2017-01-05 01:30:00	19
0416-0063	2017-01-05 01:45:00	75
0416-0063	2017-01-05 02:00:00	38
0416-0063	2017-01-05 02:15:00	45
0416-0063	2017-01-05 02:30:00	36
0416-0063	2017-01-05 02:45:00	12
0416-0063	2017-01-05 03:00:00	127
0416-0063	2017-01-05 03:15:00	160
0416-0063	2017-01-05 03:30:00	16
0416-0063	2017-01-05 03:45:00	8
0416-0063	2017-01-05 04:00:00	30
0416-0063	2017-01-05 04:15:00	9
0416-0063	2017-01-05 04:30:00	78
0416-0063	2017-01-05 04:45:00	205
0416-0063	2017-01-05 05:00:00	259
0416-0063	2017-01-05 05:15:00	251
0416-0063	2017-01-05 05:30:00	789
0416-0063	2017-01-05 05:45:00	245
0416-0063	2017-01-05 06:00:00	101
0416-0063	2017-01-05 06:15:00	0
0416-0063	2017-01-05 06:30:00	69
0416-0063	2017-01-05 06:45:00	178
0416-0063	2017-01-05 07:00:00	0
0416-0063	2017-01-05 07:15:00	10
0416-0063	2017-01-05 07:30:00	6
0416-0063	2017-01-05 07:45:00	0
0416-0063	2017-01-05 08:00:00	0
0416-0063	2017-01-05 08:15:00	0
0416-0063	2017-01-05 08:30:00	0
0416-0063	2017-01-05 08:45:00	0
0416-0063	2017-01-05 09:00:00	0
0416-0063	2017-01-05 09:15:00	0
0416-0063	2017-01-05 09:30:00	0
0416-0063	2017-01-05 09:45:00	0
0416-0063	2017-01-05 10:00:00	0
0416-0063	2017-01-05 10:15:00	0
0416-0063	2017-01-05 10:30:00	0
0416-0063	2017-01-05 10:45:00	0
0416-0063	2017-01-05 11:00:00	0
0416-0063	2017-01-05 11:15:00	0
0416-0063	2017-01-05 11:30:00	6
0416-0063	2017-01-05 11:45:00	0
0416-0063	2017-01-05 12:00:00	0
0416-0063	2017-01-05 12:15:00	0
0416-0063	2017-01-05 12:30:00	0
0416-0063	2017-01-05 12:45:00	0
0416-0063	2017-01-05 13:00:00	0
0416-0063	2017-01-05 13:15:00	0
0416-0063	2017-01-05 13:30:00	0
0416-0063	2017-01-05 13:45:00	0
0416-0063	2017-01-05 14:00:00	0
0416-0063	2017-01-05 14:15:00	0
0416-0063	2017-01-05 14:30:00	0
0416-0063	2017-01-05 14:45:00	0
0416-0063	2017-01-05 15:00:00	0
0416-0063	2017-01-05 15:15:00	0
0416-0063	2017-01-05 15:30:00	0
0416-0063	2017-01-05 15:45:00	31
0416-0063	2017-01-05 16:00:00	223
0416-0063	2017-01-05 16:15:00	0
0416-0063	2017-01-05 16:30:00	66
0416-0063	2017-01-05 16:45:00	22
0416-0063	2017-01-05 17:00:00	13
0416-0063	2017-01-05 17:15:00	0
0416-0063	2017-01-05 17:30:00	26
0416-0063	2017-01-05 17:45:00	75
0416-0063	2017-01-05 18:00:00	8
0416-0063	2017-01-05 18:15:00	451
0416-0063	2017-01-05 18:30:00	70
0416-0063	2017-01-05 18:45:00	14
0416-0063	2017-01-05 19:00:00	73
0416-0063	2017-01-05 19:15:00	0
0416-0063	2017-01-05 19:30:00	0
0416-0063	2017-01-05 19:45:00	97
0416-0063	2017-01-05 20:00:00	6
0416-0063	2017-01-05 20:15:00	0
0416-0063	2017-01-05 20:30:00	208
0416-0063	2017-01-05 20:45:00	50
0416-0063	2017-01-05 21:00:00	20
0416-0063	2017-01-05 21:15:00	71
0416-0063	2017-01-05 21:30:00	0
0416-0063	2017-01-05 21:45:00	11
0416-0063	2017-01-05 22:00:00	64
0416-0063	2017-01-05 22:15:00	21
0416-0063	2017-01-05 22:30:00	44
0416-0063	2017-01-05 22:45:00	102
0416-0063	2017-01-05 23:00:00	207
0416-0063	2017-01-05 23:15:00	7
0416-0063	2017-01-05 23:30:00	51
0416-0063	2017-01-05 23:45:00	206
0416-0063	2017-01-06 00:00:00	28
0416-0063	2017-01-06 00:15:00	171
0416-0063	2017-01-06 00:30:00	50
0416-0063	2017-01-06 00:45:00	211
0416-0063	2017-01-06 01:00:00	10
0416-0063	2017-01-06 01:15:00	12
0416-0063	2017-01-06 01:30:00	119
0416-0063	2017-01-06 01:45:00	4
0416-0063	2017-01-06 02:00:00	42
0416-0063	2017-01-06 02:15:00	8
0416-0063	2017-01-06 02:30:00	22
0416-0063	2017-01-06 02:45:00	0
0416-0063	2017-01-06 03:00:00	408
0416-0063	2017-01-06 03:15:00	71
0416-0063	2017-01-06 03:30:00	148
0416-0063	2017-01-06 03:45:00	26
0416-0063	2017-01-06 04:00:00	21
0416-0063	2017-01-06 04:15:00	51
0416-0063	2017-01-06 04:30:00	140
0416-0063	2017-01-06 04:45:00	134
0416-0063	2017-01-06 05:00:00	569
0416-0063	2017-01-06 05:15:00	513
0416-0063	2017-01-06 05:30:00	267
0416-0063	2017-01-06 05:45:00	60
0416-0063	2017-01-06 06:00:00	8
0416-0063	2017-01-06 06:15:00	0
0416-0063	2017-01-06 06:30:00	29
0416-0063	2017-01-06 06:45:00	0
0416-0063	2017-01-06 07:00:00	0
0416-0063	2017-01-06 07:15:00	7
0416-0063	2017-01-06 07:30:00	0
0416-0063	2017-01-06 07:45:00	0
0416-0063	2017-01-06 08:00:00	4
0416-0063	2017-01-06 08:15:00	5
0416-0063	2017-01-06 08:30:00	0
0416-0063	2017-01-06 08:45:00	0
0416-0063	2017-01-06 09:00:00	0
0416-0063	2017-01-06 09:15:00	0
0416-0063	2017-01-06 09:30:00	0
0416-0063	2017-01-06 09:45:00	0
0416-0063	2017-01-06 10:00:00	0
0416-0063	2017-01-06 10:15:00	0
0416-0063	2017-01-06 10:30:00	0
0416-0063	2017-01-06 10:45:00	0
0416-0063	2017-01-06 11:00:00	0
0416-0063	2017-01-06 11:15:00	0
0416-0063	2017-01-06 11:30:00	0
0416-0063	2017-01-06 11:45:00	0
0416-0063	2017-01-06 12:00:00	0
0416-0063	2017-01-06 12:15:00	0
0416-0063	2017-01-06 12:30:00	0
0416-0063	2017-01-06 12:45:00	0
0416-0063	2017-01-06 13:00:00	0
0416-0063	2017-01-06 13:15:00	0
0416-0063	2017-01-06 13:30:00	0
0416-0063	2017-01-06 13:45:00	0
0416-0063	2017-01-06 14:00:00	0
0416-0063	2017-01-06 14:15:00	0
0416-0063	2017-01-06 14:30:00	0
0416-0063	2017-01-06 14:45:00	9
0416-0063	2017-01-06 15:00:00	0
0416-0063	2017-01-06 15:15:00	0
0416-0063	2017-01-06 15:30:00	80
0416-0063	2017-01-06 15:45:00	236
0416-0063	2017-01-06 16:00:00	131
0416-0063	2017-01-06 16:15:00	68
0416-0063	2017-01-06 16:30:00	581
0416-0063	2017-01-06 16:45:00	1657
0416-0063	2017-01-06 17:00:00	1307
0416-0063	2017-01-06 17:15:00	1218
0416-0063	2017-01-06 17:30:00	954
0416-0063	2017-01-06 17:45:00	231
0416-0063	2017-01-06 18:00:00	105
0416-0063	2017-01-06 18:15:00	277
0416-0063	2017-01-06 18:30:00	121
0416-0063	2017-01-06 18:45:00	146
0416-0063	2017-01-06 19:00:00	407
0416-0063	2017-01-06 19:15:00	38
0416-0063	2017-01-06 19:30:00	7
0416-0063	2017-01-06 19:45:00	53
0416-0063	2017-01-06 20:00:00	157
0416-0063	2017-01-06 20:15:00	12
0416-0063	2017-01-06 20:30:00	7
0416-0063	2017-01-06 20:45:00	0
0416-0063	2017-01-06 21:00:00	0
0416-0063	2017-01-06 21:15:00	35
0416-0063	2017-01-06 21:30:00	9
0416-0063	2017-01-06 21:45:00	24
0416-0063	2017-01-06 22:00:00	279
0416-0063	2017-01-06 22:15:00	231
0416-0063	2017-01-06 22:30:00	512
0416-0063	2017-01-06 22:45:00	83
0416-0063	2017-01-06 23:00:00	0
0416-0063	2017-01-06 23:15:00	19
0416-0063	2017-01-06 23:30:00	84
0416-0063	2017-01-06 23:45:00	62
0416-0063	2017-01-07 00:00:00	77
0416-0063	2017-01-07 00:15:00	33
0416-0063	2017-01-07 00:30:00	25
0416-0063	2017-01-07 00:45:00	35
0416-0063	2017-01-07 01:00:00	12
0416-0063	2017-01-07 01:15:00	57
0416-0063	2017-01-07 01:30:00	44
0416-0063	2017-01-07 01:45:00	0
0416-0063	2017-01-07 02:00:00	0
0416-0063	2017-01-07 02:15:00	8
0416-0063	2017-01-07 02:30:00	127
0416-0063	2017-01-07 02:45:00	13
0416-0063	2017-01-07 03:00:00	55
0416-0063	2017-01-07 03:15:00	74
0416-0063	2017-01-07 03:30:00	698
0416-0063	2017-01-07 03:45:00	396
0416-0063	2017-01-07 04:00:00	275
0416-0063	2017-01-07 04:15:00	179
0416-0063	2017-01-07 04:30:00	121
0416-0063	2017-01-07 04:45:00	5
0416-0063	2017-01-07 05:00:00	72
0416-0063	2017-01-07 05:15:00	0
0416-0063	2017-01-07 05:30:00	0
0416-0063	2017-01-07 05:45:00	0
0416-0063	2017-01-07 06:00:00	0
0416-0063	2017-01-07 06:15:00	0
0416-0063	2017-01-07 06:30:00	202
0416-0063	2017-01-07 06:45:00	105
0416-0063	2017-01-07 07:00:00	32
0416-0063	2017-01-07 07:15:00	0
0416-0063	2017-01-07 07:30:00	0
0416-0063	2017-01-07 07:45:00	0
0416-0063	2017-01-07 08:00:00	0
0416-0063	2017-01-07 08:15:00	0
0416-0063	2017-01-07 08:30:00	0
0416-0063	2017-01-07 08:45:00	0
0416-0063	2017-01-07 09:00:00	0
0416-0063	2017-01-07 09:15:00	0
0416-0063	2017-01-07 09:30:00	0
0416-0063	2017-01-07 09:45:00	0
0416-0063	2017-01-07 10:00:00	0
0416-0063	2017-01-07 10:15:00	0
0416-0063	2017-01-07 10:30:00	4
0416-0063	2017-01-07 10:45:00	0
0416-0063	2017-01-07 11:00:00	0
0416-0063	2017-01-07 11:15:00	0
0416-0063	2017-01-07 11:30:00	0
0416-0063	2017-01-07 11:45:00	0
0416-0063	2017-01-07 12:00:00	0
0416-0063	2017-01-07 12:15:00	0
0416-0063	2017-01-07 12:30:00	0
0416-0063	2017-01-07 12:45:00	0
0416-0063	2017-01-07 13:00:00	0
0416-0063	2017-01-07 13:15:00	0
0416-0063	2017-01-07 13:30:00	0
0416-0063	2017-01-07 13:45:00	16
0416-0063	2017-01-07 14:00:00	0
0416-0063	2017-01-07 14:15:00	244
0416-0063	2017-01-07 14:30:00	676
0416-0063	2017-01-07 14:45:00	67
0416-0063	2017-01-07 15:00:00	119
0416-0063	2017-01-07 15:15:00	0
0416-0063	2017-01-07 15:30:00	0
0416-0063	2017-01-07 15:45:00	15
0416-0063	2017-01-07 16:00:00	58
0416-0063	2017-01-07 16:15:00	313
0416-0063	2017-01-07 16:30:00	117
0416-0063	2017-01-07 16:45:00	197
0416-0063	2017-01-07 17:00:00	82
0416-0063	2017-01-07 17:15:00	92
0416-0063	2017-01-07 17:30:00	117
0416-0063	2017-01-07 17:45:00	322
0416-0063	2017-01-07 18:00:00	395
0416-0063	2017-01-07 18:15:00	379
0416-0063	2017-01-07 18:30:00	237
0416-0063	2017-01-07 18:45:00	206
0416-0063	2017-01-07 19:00:00	312
0416-0063	2017-01-07 19:15:00	57
0416-0063	2017-01-07 19:30:00	0
0416-0063	2017-01-07 19:45:00	0
0416-0063	2017-01-07 20:00:00	272
0416-0063	2017-01-07 20:15:00	116
0416-0063	2017-01-07 20:30:00	49
0416-0063	2017-01-07 20:45:00	46
0416-0063	2017-01-07 21:00:00	183
0416-0063	2017-01-07 21:15:00	58
0416-0063	2017-01-07 21:30:00	0
0416-0063	2017-01-07 21:45:00	46
0416-0063	2017-01-07 22:00:00	0
0416-0063	2017-01-07 22:15:00	0
0416-0063	2017-01-07 22:30:00	15
0416-0063	2017-01-07 22:45:00	118
0416-0063	2017-01-07 23:00:00	4
0416-0063	2017-01-07 23:15:00	0
0416-0063	2017-01-07 23:30:00	71
0416-0063	2017-01-07 23:45:00	38
0416-0063	2017-01-08 00:00:00	0
0416-0063	2017-01-08 00:15:00	32
0416-0063	2017-01-08 00:30:00	0
0416-0063	2017-01-08 00:45:00	19
0416-0063	2017-01-08 01:00:00	9
0416-0063	2017-01-08 01:15:00	4
0416-0063	2017-01-08 01:30:00	39
0416-0063	2017-01-08 01:45:00	0
0416-0063	2017-01-08 02:00:00	0
0416-0063	2017-01-08 02:15:00	15
0416-0063	2017-01-08 02:30:00	9
0416-0063	2017-01-08 02:45:00	0
0416-0063	2017-01-08 03:00:00	0
0416-0063	2017-01-08 03:15:00	0
0416-0063	2017-01-08 03:30:00	4
0416-0063	2017-01-08 03:45:00	0
0416-0063	2017-01-08 04:00:00	7
0416-0063	2017-01-08 04:15:00	0
0416-0063	2017-01-08 04:30:00	0
0416-0063	2017-01-08 04:45:00	0
0416-0063	2017-01-08 05:00:00	0
0416-0063	2017-01-08 05:15:00	159
0416-0063	2017-01-08 05:30:00	0
0416-0063	2017-01-08 05:45:00	127
0416-0063	2017-01-08 06:00:00	0
0416-0063	2017-01-08 06:15:00	0
0416-0063	2017-01-08 06:30:00	0
0416-0063	2017-01-08 06:45:00	0
0416-0063	2017-01-08 07:00:00	0
0416-0063	2017-01-08 07:15:00	0
0416-0063	2017-01-08 07:30:00	0
0416-0063	2017-01-08 07:45:00	0
0416-0063	2017-01-08 08:00:00	0
0416-0063	2017-01-08 08:15:00	0
0416-0063	2017-01-08 08:30:00	0
0416-0063	2017-01-08 08:45:00	11
0416-0063	2017-01-08 09:00:00	0
0416-0063	2017-01-08 09:15:00	0
0416-0063	2017-01-08 09:30:00	0
0416-0063	2017-01-08 09:45:00	8
0416-0063	2017-01-08 10:00:00	0
0416-0063	2017-01-08 10:15:00	0
0416-0063	2017-01-08 10:30:00	0
0416-0063	2017-01-08 10:45:00	0
0416-0063	2017-01-08 11:00:00	0
0416-0063	2017-01-08 11:15:00	0
0416-0063	2017-01-08 11:30:00	0
0416-0063	2017-01-08 11:45:00	0
0416-0063	2017-01-08 12:00:00	0
0416-0063	2017-01-08 12:15:00	0
0416-0063	2017-01-08 12:30:00	0
0416-0063	2017-01-08 12:45:00	0
0416-0063	2017-01-08 13:00:00	0
0416-0063	2017-01-08 13:15:00	0
0416-0063	2017-01-08 13:30:00	0
0416-0063	2017-01-08 13:45:00	0
0416-0063	2017-01-08 14:00:00	0
0416-0063	2017-01-08 14:15:00	7
0416-0063	2017-01-08 14:30:00	773
0416-0063	2017-01-08 14:45:00	170
0416-0063	2017-01-08 15:00:00	4
0416-0063	2017-01-08 15:15:00	18
0416-0063	2017-01-08 15:30:00	19
0416-0063	2017-01-08 15:45:00	72
0416-0063	2017-01-08 16:00:00	62
0416-0063	2017-01-08 16:15:00	96
0416-0063	2017-01-08 16:30:00	140
0416-0063	2017-01-08 16:45:00	44
0416-0063	2017-01-08 17:00:00	0
0416-0063	2017-01-08 17:15:00	497
0416-0063	2017-01-08 17:30:00	224
0416-0063	2017-01-08 17:45:00	809
0416-0063	2017-01-08 18:00:00	105
0416-0063	2017-01-08 18:15:00	74
0416-0063	2017-01-08 18:30:00	23
0416-0063	2017-01-08 18:45:00	347
0416-0063	2017-01-08 19:00:00	175
0416-0063	2017-01-08 19:15:00	462
0416-0063	2017-01-08 19:30:00	494
0416-0063	2017-01-08 19:45:00	787
0416-0063	2017-01-08 20:00:00	900
0416-0063	2017-01-08 20:15:00	199
0416-0063	2017-01-08 20:30:00	0
0416-0063	2017-01-08 20:45:00	0
0416-0063	2017-01-08 21:00:00	0
0416-0063	2017-01-08 21:15:00	0
0416-0063	2017-01-08 21:30:00	0
0416-0063	2017-01-08 21:45:00	0
0416-0063	2017-01-08 22:00:00	0
0416-0063	2017-01-08 22:15:00	59
0416-0063	2017-01-08 22:30:00	0
0416-0063	2017-01-08 22:45:00	0
0416-0063	2017-01-08 23:00:00	8
0416-0063	2017-01-08 23:15:00	52
0416-0063	2017-01-08 23:30:00	76
0416-0063	2017-01-08 23:45:00	75
0416-0063	2017-01-09 00:00:00	27
0416-0063	2017-01-09 00:15:00	26
0416-0063	2017-01-09 00:30:00	11
0416-0063	2017-01-09 00:45:00	0
0416-0063	2017-01-09 01:00:00	149
0416-0063	2017-01-09 01:15:00	1
0416-0063	2017-01-09 01:30:00	0
0416-0063	2017-01-09 01:45:00	0
0416-0063	2017-01-09 02:00:00	0
0416-0063	2017-01-09 02:15:00	21
0416-0063	2017-01-09 02:30:00	0
0416-0063	2017-01-09 02:45:00	0
0416-0063	2017-01-09 03:00:00	0
0416-0063	2017-01-09 03:15:00	0
0416-0063	2017-01-09 03:30:00	28
0416-0063	2017-01-09 03:45:00	0
0416-0063	2017-01-09 04:00:00	19
0416-0063	2017-01-09 04:15:00	0
0416-0063	2017-01-09 04:30:00	0
0416-0063	2017-01-09 04:45:00	0
0416-0063	2017-01-09 05:00:00	0
0416-0063	2017-01-09 05:15:00	0
0416-0063	2017-01-09 05:30:00	0
0416-0063	2017-01-09 05:45:00	0
0416-0063	2017-01-09 06:00:00	0
0416-0063	2017-01-09 06:15:00	0
0416-0063	2017-01-09 06:30:00	0
0416-0063	2017-01-09 06:45:00	0
0416-0063	2017-01-09 07:00:00	0
0416-0063	2017-01-09 07:15:00	0
0416-0063	2017-01-09 07:30:00	0
0416-0063	2017-01-09 07:45:00	0
0416-0063	2017-01-09 08:00:00	0
0416-0063	2017-01-09 08:15:00	0
0416-0063	2017-01-09 08:30:00	0
0416-0063	2017-01-09 08:45:00	0
0416-0063	2017-01-09 09:00:00	0
0416-0063	2017-01-09 09:15:00	0
0416-0063	2017-01-09 09:30:00	0
0416-0063	2017-01-09 09:45:00	0
0416-0063	2017-01-09 10:00:00	0
0416-0063	2017-01-09 10:15:00	0
0416-0063	2017-01-09 10:30:00	0
0416-0063	2017-01-09 10:45:00	0
0416-0063	2017-01-09 11:00:00	0
0416-0063	2017-01-09 11:15:00	0
0416-0063	2017-01-09 11:30:00	0
0416-0063	2017-01-09 11:45:00	0
0416-0063	2017-01-09 12:00:00	0
0416-0063	2017-01-09 12:15:00	80
0416-0063	2017-01-09 12:30:00	95
0416-0063	2017-01-09 12:45:00	68
0416-0063	2017-01-09 13:00:00	363
0416-0063	2017-01-09 13:15:00	877
0416-0063	2017-01-09 13:30:00	235
0416-0063	2017-01-09 13:45:00	115
0416-0063	2017-01-09 14:00:00	35
0416-0063	2017-01-09 14:15:00	0
0416-0063	2017-01-09 14:30:00	0
0416-0063	2017-01-09 14:45:00	0
0416-0063	2017-01-09 15:00:00	0
0416-0063	2017-01-09 15:15:00	0
0416-0063	2017-01-09 15:30:00	0
0416-0063	2017-01-09 15:45:00	0
0416-0063	2017-01-09 16:00:00	0
0416-0063	2017-01-09 16:15:00	0
0416-0063	2017-01-09 16:30:00	0
0416-0063	2017-01-09 16:45:00	0
0416-0063	2017-01-09 17:00:00	0
0416-0063	2017-01-09 17:15:00	0
0416-0063	2017-01-09 17:30:00	0
0416-0063	2017-01-09 17:45:00	0
0416-0063	2017-01-09 18:00:00	0
0416-0063	2017-01-09 18:15:00	0
0416-0063	2017-01-09 18:30:00	0
0416-0063	2017-01-09 18:45:00	0
0416-0063	2017-01-09 19:00:00	0
0416-0063	2017-01-09 19:15:00	0
0416-0063	2017-01-09 19:30:00	0
0416-0063	2017-01-09 19:45:00	0
0416-0063	2017-01-09 20:00:00	0
0416-0063	2017-01-09 20:15:00	0
0416-0063	2017-01-09 20:30:00	0
0416-0063	2017-01-09 20:45:00	0
0416-0063	2017-01-09 21:00:00	0
0416-0063	2017-01-09 21:15:00	0
0416-0063	2017-01-09 21:30:00	0
0416-0063	2017-01-09 21:45:00	0
0416-0063	2017-01-09 22:00:00	0
0416-0063	2017-01-09 22:15:00	0
0416-0063	2017-01-09 22:30:00	0
0416-0063	2017-01-09 22:45:00	0
0416-0063	2017-01-09 23:00:00	0
0416-0063	2017-01-09 23:15:00	0
0416-0063	2017-01-09 23:30:00	0
0416-0063	2017-01-09 23:45:00	0
