## Supplementary Data 2 for "Digital phenotyping by consumer wearables identifies sleep-associated markers of cardiovascular disease risk and biological aging": ActivityTable_0416-0068-NHC.tsv

0416-0068	2016-05-17 00:00:00	0
0416-0068	2016-05-17 00:15:00	0
0416-0068	2016-05-17 00:30:00	0
0416-0068	2016-05-17 00:45:00	0
0416-0068	2016-05-17 01:00:00	0
0416-0068	2016-05-17 01:15:00	0
0416-0068	2016-05-17 01:30:00	0
0416-0068	2016-05-17 01:45:00	0
0416-0068	2016-05-17 02:00:00	0
0416-0068	2016-05-17 02:15:00	0
0416-0068	2016-05-17 02:30:00	0
0416-0068	2016-05-17 02:45:00	0
0416-0068	2016-05-17 03:00:00	0
0416-0068	2016-05-17 03:15:00	0
0416-0068	2016-05-17 03:30:00	0
0416-0068	2016-05-17 03:45:00	0
0416-0068	2016-05-17 04:00:00	0
0416-0068	2016-05-17 04:15:00	0
0416-0068	2016-05-17 04:30:00	0
0416-0068	2016-05-17 04:45:00	0
0416-0068	2016-05-17 05:00:00	0
0416-0068	2016-05-17 05:15:00	0
0416-0068	2016-05-17 05:30:00	0
0416-0068	2016-05-17 05:45:00	0
0416-0068	2016-05-17 06:00:00	0
0416-0068	2016-05-17 06:15:00	0
0416-0068	2016-05-17 06:30:00	0
0416-0068	2016-05-17 06:45:00	0
0416-0068	2016-05-17 07:00:00	0
0416-0068	2016-05-17 07:15:00	0
0416-0068	2016-05-17 07:30:00	0
0416-0068	2016-05-17 07:45:00	0
0416-0068	2016-05-17 08:00:00	0
0416-0068	2016-05-17 08:15:00	0
0416-0068	2016-05-17 08:30:00	0
0416-0068	2016-05-17 08:45:00	0
0416-0068	2016-05-17 09:00:00	0
0416-0068	2016-05-17 09:15:00	0
0416-0068	2016-05-17 09:30:00	0
0416-0068	2016-05-17 09:45:00	0
0416-0068	2016-05-17 10:00:00	0
0416-0068	2016-05-17 10:15:00	0
0416-0068	2016-05-17 10:30:00	0
0416-0068	2016-05-17 10:45:00	0
0416-0068	2016-05-17 11:00:00	0
0416-0068	2016-05-17 11:15:00	0
0416-0068	2016-05-17 11:30:00	0
0416-0068	2016-05-17 11:45:00	0
0416-0068	2016-05-17 12:00:00	0
0416-0068	2016-05-17 12:15:00	0
0416-0068	2016-05-17 12:30:00	0
0416-0068	2016-05-17 12:45:00	0
0416-0068	2016-05-17 13:00:00	0
0416-0068	2016-05-17 13:15:00	52
0416-0068	2016-05-17 13:30:00	20
0416-0068	2016-05-17 13:45:00	785
0416-0068	2016-05-17 14:00:00	285
0416-0068	2016-05-17 14:15:00	26
0416-0068	2016-05-17 14:30:00	147
0416-0068	2016-05-17 14:45:00	0
0416-0068	2016-05-17 15:00:00	145
0416-0068	2016-05-17 15:15:00	24
0416-0068	2016-05-17 15:30:00	104
0416-0068	2016-05-17 15:45:00	163
0416-0068	2016-05-17 16:00:00	107
0416-0068	2016-05-17 16:15:00	183
0416-0068	2016-05-17 16:30:00	1189
0416-0068	2016-05-17 16:45:00	27
0416-0068	2016-05-17 17:00:00	0
0416-0068	2016-05-17 17:15:00	968
0416-0068	2016-05-17 17:30:00	154
0416-0068	2016-05-17 17:45:00	126
0416-0068	2016-05-17 18:00:00	1342
0416-0068	2016-05-17 18:15:00	219
0416-0068	2016-05-17 18:30:00	512
0416-0068	2016-05-17 18:45:00	271
0416-0068	2016-05-17 19:00:00	521
0416-0068	2016-05-17 19:15:00	319
0416-0068	2016-05-17 19:30:00	0
0416-0068	2016-05-17 19:45:00	6
0416-0068	2016-05-17 20:00:00	0
0416-0068	2016-05-17 20:15:00	12
0416-0068	2016-05-17 20:30:00	251
0416-0068	2016-05-17 20:45:00	489
0416-0068	2016-05-17 21:00:00	475
0416-0068	2016-05-17 21:15:00	90
0416-0068	2016-05-17 21:30:00	11
0416-0068	2016-05-17 21:45:00	0
0416-0068	2016-05-17 22:00:00	0
0416-0068	2016-05-17 22:15:00	73
0416-0068	2016-05-17 22:30:00	0
0416-0068	2016-05-17 22:45:00	32
0416-0068	2016-05-17 23:00:00	71
0416-0068	2016-05-17 23:15:00	0
0416-0068	2016-05-17 23:30:00	8
0416-0068	2016-05-17 23:45:00	0
0416-0068	2016-05-18 00:00:00	0
0416-0068	2016-05-18 00:15:00	0
0416-0068	2016-05-18 00:30:00	0
0416-0068	2016-05-18 00:45:00	0
0416-0068	2016-05-18 01:00:00	0
0416-0068	2016-05-18 01:15:00	0
0416-0068	2016-05-18 01:30:00	0
0416-0068	2016-05-18 01:45:00	0
0416-0068	2016-05-18 02:00:00	0
0416-0068	2016-05-18 02:15:00	0
0416-0068	2016-05-18 02:30:00	0
0416-0068	2016-05-18 02:45:00	6
0416-0068	2016-05-18 03:00:00	0
0416-0068	2016-05-18 03:15:00	0
0416-0068	2016-05-18 03:30:00	0
0416-0068	2016-05-18 03:45:00	0
0416-0068	2016-05-18 04:00:00	0
0416-0068	2016-05-18 04:15:00	0
0416-0068	2016-05-18 04:30:00	0
0416-0068	2016-05-18 04:45:00	0
0416-0068	2016-05-18 05:00:00	0
0416-0068	2016-05-18 05:15:00	0
0416-0068	2016-05-18 05:30:00	0
0416-0068	2016-05-18 05:45:00	0
0416-0068	2016-05-18 06:00:00	0
0416-0068	2016-05-18 06:15:00	0
0416-0068	2016-05-18 06:30:00	0
0416-0068	2016-05-18 06:45:00	0
0416-0068	2016-05-18 07:00:00	0
0416-0068	2016-05-18 07:15:00	81
0416-0068	2016-05-18 07:30:00	30
0416-0068	2016-05-18 07:45:00	336
0416-0068	2016-05-18 08:00:00	311
0416-0068	2016-05-18 08:15:00	876
0416-0068	2016-05-18 08:30:00	354
0416-0068	2016-05-18 08:45:00	106
0416-0068	2016-05-18 09:00:00	101
0416-0068	2016-05-18 09:15:00	169
0416-0068	2016-05-18 09:30:00	175
0416-0068	2016-05-18 09:45:00	0
0416-0068	2016-05-18 10:00:00	0
0416-0068	2016-05-18 10:15:00	40
0416-0068	2016-05-18 10:30:00	190
0416-0068	2016-05-18 10:45:00	403
0416-0068	2016-05-18 11:00:00	126
0416-0068	2016-05-18 11:15:00	395
0416-0068	2016-05-18 11:30:00	28
0416-0068	2016-05-18 11:45:00	241
0416-0068	2016-05-18 12:00:00	60
0416-0068	2016-05-18 12:15:00	402
0416-0068	2016-05-18 12:30:00	672
0416-0068	2016-05-18 12:45:00	0
0416-0068	2016-05-18 13:00:00	22
0416-0068	2016-05-18 13:15:00	349
0416-0068	2016-05-18 13:30:00	230
0416-0068	2016-05-18 13:45:00	0
0416-0068	2016-05-18 14:00:00	0
0416-0068	2016-05-18 14:15:00	13
0416-0068	2016-05-18 14:30:00	51
0416-0068	2016-05-18 14:45:00	0
0416-0068	2016-05-18 15:00:00	10
0416-0068	2016-05-18 15:15:00	28
0416-0068	2016-05-18 15:30:00	126
0416-0068	2016-05-18 15:45:00	90
0416-0068	2016-05-18 16:00:00	238
0416-0068	2016-05-18 16:15:00	212
0416-0068	2016-05-18 16:30:00	344
0416-0068	2016-05-18 16:45:00	1479
0416-0068	2016-05-18 17:00:00	2677
0416-0068	2016-05-18 17:15:00	2667
0416-0068	2016-05-18 17:30:00	2684
0416-0068	2016-05-18 17:45:00	2633
0416-0068	2016-05-18 18:00:00	1519
0416-0068	2016-05-18 18:15:00	784
0416-0068	2016-05-18 18:30:00	139
0416-0068	2016-05-18 18:45:00	1054
0416-0068	2016-05-18 19:00:00	6
0416-0068	2016-05-18 19:15:00	597
0416-0068	2016-05-18 19:30:00	14
0416-0068	2016-05-18 19:45:00	0
0416-0068	2016-05-18 20:00:00	160
0416-0068	2016-05-18 20:15:00	0
0416-0068	2016-05-18 20:30:00	0
0416-0068	2016-05-18 20:45:00	0
0416-0068	2016-05-18 21:00:00	120
0416-0068	2016-05-18 21:15:00	502
0416-0068	2016-05-18 21:30:00	411
0416-0068	2016-05-18 21:45:00	373
0416-0068	2016-05-18 22:00:00	759
0416-0068	2016-05-18 22:15:00	33
0416-0068	2016-05-18 22:30:00	37
0416-0068	2016-05-18 22:45:00	34
0416-0068	2016-05-18 23:00:00	72
0416-0068	2016-05-18 23:15:00	0
0416-0068	2016-05-18 23:30:00	0
0416-0068	2016-05-18 23:45:00	0
0416-0068	2016-05-19 00:00:00	0
0416-0068	2016-05-19 00:15:00	0
0416-0068	2016-05-19 00:30:00	0
0416-0068	2016-05-19 00:45:00	0
0416-0068	2016-05-19 01:00:00	0
0416-0068	2016-05-19 01:15:00	0
0416-0068	2016-05-19 01:30:00	0
0416-0068	2016-05-19 01:45:00	0
0416-0068	2016-05-19 02:00:00	0
0416-0068	2016-05-19 02:15:00	0
0416-0068	2016-05-19 02:30:00	0
0416-0068	2016-05-19 02:45:00	0
0416-0068	2016-05-19 03:00:00	124
0416-0068	2016-05-19 03:15:00	0
0416-0068	2016-05-19 03:30:00	0
0416-0068	2016-05-19 03:45:00	0
0416-0068	2016-05-19 04:00:00	0
0416-0068	2016-05-19 04:15:00	0
0416-0068	2016-05-19 04:30:00	37
0416-0068	2016-05-19 04:45:00	0
0416-0068	2016-05-19 05:00:00	25
0416-0068	2016-05-19 05:15:00	0
0416-0068	2016-05-19 05:30:00	0
0416-0068	2016-05-19 05:45:00	0
0416-0068	2016-05-19 06:00:00	0
0416-0068	2016-05-19 06:15:00	0
0416-0068	2016-05-19 06:30:00	0
0416-0068	2016-05-19 06:45:00	0
0416-0068	2016-05-19 07:00:00	0
0416-0068	2016-05-19 07:15:00	0
0416-0068	2016-05-19 07:30:00	0
0416-0068	2016-05-19 07:45:00	0
0416-0068	2016-05-19 08:00:00	9
0416-0068	2016-05-19 08:15:00	615
0416-0068	2016-05-19 08:30:00	1308
0416-0068	2016-05-19 08:45:00	673
0416-0068	2016-05-19 09:00:00	194
0416-0068	2016-05-19 09:15:00	204
0416-0068	2016-05-19 09:30:00	298
0416-0068	2016-05-19 09:45:00	36
0416-0068	2016-05-19 10:00:00	203
0416-0068	2016-05-19 10:15:00	73
0416-0068	2016-05-19 10:30:00	184
0416-0068	2016-05-19 10:45:00	38
0416-0068	2016-05-19 11:00:00	217
0416-0068	2016-05-19 11:15:00	39
0416-0068	2016-05-19 11:30:00	222
0416-0068	2016-05-19 11:45:00	773
0416-0068	2016-05-19 12:00:00	22
0416-0068	2016-05-19 12:15:00	97
0416-0068	2016-05-19 12:30:00	980
0416-0068	2016-05-19 12:45:00	368
0416-0068	2016-05-19 13:00:00	14
0416-0068	2016-05-19 13:15:00	183
0416-0068	2016-05-19 13:30:00	4
0416-0068	2016-05-19 13:45:00	159
0416-0068	2016-05-19 14:00:00	197
0416-0068	2016-05-19 14:15:00	26
0416-0068	2016-05-19 14:30:00	7
0416-0068	2016-05-19 14:45:00	140
0416-0068	2016-05-19 15:00:00	193
0416-0068	2016-05-19 15:15:00	84
0416-0068	2016-05-19 15:30:00	347
0416-0068	2016-05-19 15:45:00	21
0416-0068	2016-05-19 16:00:00	11
0416-0068	2016-05-19 16:15:00	170
0416-0068	2016-05-19 16:30:00	88
0416-0068	2016-05-19 16:45:00	79
0416-0068	2016-05-19 17:00:00	92
0416-0068	2016-05-19 17:15:00	43
0416-0068	2016-05-19 17:30:00	18
0416-0068	2016-05-19 17:45:00	57
0416-0068	2016-05-19 18:00:00	1194
0416-0068	2016-05-19 18:15:00	154
0416-0068	2016-05-19 18:30:00	408
0416-0068	2016-05-19 18:45:00	128
0416-0068	2016-05-19 19:00:00	0
0416-0068	2016-05-19 19:15:00	0
0416-0068	2016-05-19 19:30:00	0
0416-0068	2016-05-19 19:45:00	0
0416-0068	2016-05-19 20:00:00	0
0416-0068	2016-05-19 20:15:00	93
0416-0068	2016-05-19 20:30:00	75
0416-0068	2016-05-19 20:45:00	0
0416-0068	2016-05-19 21:00:00	0
0416-0068	2016-05-19 21:15:00	0
0416-0068	2016-05-19 21:30:00	0
0416-0068	2016-05-19 21:45:00	74
0416-0068	2016-05-19 22:00:00	83
0416-0068	2016-05-19 22:15:00	0
0416-0068	2016-05-19 22:30:00	0
0416-0068	2016-05-19 22:45:00	0
0416-0068	2016-05-19 23:00:00	0
0416-0068	2016-05-19 23:15:00	0
0416-0068	2016-05-19 23:30:00	0
0416-0068	2016-05-19 23:45:00	0
0416-0068	2016-05-20 00:00:00	0
0416-0068	2016-05-20 00:15:00	0
0416-0068	2016-05-20 00:30:00	0
0416-0068	2016-05-20 00:45:00	0
0416-0068	2016-05-20 01:00:00	0
0416-0068	2016-05-20 01:15:00	0
0416-0068	2016-05-20 01:30:00	0
0416-0068	2016-05-20 01:45:00	0
0416-0068	2016-05-20 02:00:00	0
0416-0068	2016-05-20 02:15:00	0
0416-0068	2016-05-20 02:30:00	0
0416-0068	2016-05-20 02:45:00	0
0416-0068	2016-05-20 03:00:00	0
0416-0068	2016-05-20 03:15:00	0
0416-0068	2016-05-20 03:30:00	0
0416-0068	2016-05-20 03:45:00	0
0416-0068	2016-05-20 04:00:00	0
0416-0068	2016-05-20 04:15:00	5
0416-0068	2016-05-20 04:30:00	0
0416-0068	2016-05-20 04:45:00	0
0416-0068	2016-05-20 05:00:00	0
0416-0068	2016-05-20 05:15:00	0
0416-0068	2016-05-20 05:30:00	0
0416-0068	2016-05-20 05:45:00	0
0416-0068	2016-05-20 06:00:00	0
0416-0068	2016-05-20 06:15:00	0
0416-0068	2016-05-20 06:30:00	0
0416-0068	2016-05-20 06:45:00	0
0416-0068	2016-05-20 07:00:00	31
0416-0068	2016-05-20 07:15:00	0
0416-0068	2016-05-20 07:30:00	23
0416-0068	2016-05-20 07:45:00	413
0416-0068	2016-05-20 08:00:00	334
0416-0068	2016-05-20 08:15:00	784
0416-0068	2016-05-20 08:30:00	518
0416-0068	2016-05-20 08:45:00	199
0416-0068	2016-05-20 09:00:00	148
0416-0068	2016-05-20 09:15:00	540
0416-0068	2016-05-20 09:30:00	1235
0416-0068	2016-05-20 09:45:00	1073
0416-0068	2016-05-20 10:00:00	320
0416-0068	2016-05-20 10:15:00	184
0416-0068	2016-05-20 10:30:00	355
0416-0068	2016-05-20 10:45:00	763
0416-0068	2016-05-20 11:00:00	81
0416-0068	2016-05-20 11:15:00	483
0416-0068	2016-05-20 11:30:00	98
0416-0068	2016-05-20 11:45:00	1070
0416-0068	2016-05-20 12:00:00	1369
0416-0068	2016-05-20 12:15:00	342
0416-0068	2016-05-20 12:30:00	0
0416-0068	2016-05-20 12:45:00	21
0416-0068	2016-05-20 13:00:00	133
0416-0068	2016-05-20 13:15:00	43
0416-0068	2016-05-20 13:30:00	150
0416-0068	2016-05-20 13:45:00	88
0416-0068	2016-05-20 14:00:00	200
0416-0068	2016-05-20 14:15:00	18
0416-0068	2016-05-20 14:30:00	0
0416-0068	2016-05-20 14:45:00	0
0416-0068	2016-05-20 15:00:00	49
0416-0068	2016-05-20 15:15:00	8
0416-0068	2016-05-20 15:30:00	0
0416-0068	2016-05-20 15:45:00	376
0416-0068	2016-05-20 16:00:00	782
0416-0068	2016-05-20 16:15:00	0
0416-0068	2016-05-20 16:30:00	18
0416-0068	2016-05-20 16:45:00	16
0416-0068	2016-05-20 17:00:00	0
0416-0068	2016-05-20 17:15:00	15
0416-0068	2016-05-20 17:30:00	146
0416-0068	2016-05-20 17:45:00	4
0416-0068	2016-05-20 18:00:00	7
0416-0068	2016-05-20 18:15:00	18
0416-0068	2016-05-20 18:30:00	329
0416-0068	2016-05-20 18:45:00	372
0416-0068	2016-05-20 19:00:00	149
0416-0068	2016-05-20 19:15:00	660
0416-0068	2016-05-20 19:30:00	345
0416-0068	2016-05-20 19:45:00	1096
0416-0068	2016-05-20 20:00:00	1525
0416-0068	2016-05-20 20:15:00	260
0416-0068	2016-05-20 20:30:00	11
0416-0068	2016-05-20 20:45:00	4
0416-0068	2016-05-20 21:00:00	0
0416-0068	2016-05-20 21:15:00	6
0416-0068	2016-05-20 21:30:00	0
0416-0068	2016-05-20 21:45:00	0
0416-0068	2016-05-20 22:00:00	0
0416-0068	2016-05-20 22:15:00	6
0416-0068	2016-05-20 22:30:00	0
0416-0068	2016-05-20 22:45:00	25
0416-0068	2016-05-20 23:00:00	497
0416-0068	2016-05-20 23:15:00	457
0416-0068	2016-05-20 23:30:00	608
0416-0068	2016-05-20 23:45:00	19
0416-0068	2016-05-21 00:00:00	0
0416-0068	2016-05-21 00:15:00	0
0416-0068	2016-05-21 00:30:00	0
0416-0068	2016-05-21 00:45:00	0
0416-0068	2016-05-21 01:00:00	0
0416-0068	2016-05-21 01:15:00	0
0416-0068	2016-05-21 01:30:00	0
0416-0068	2016-05-21 01:45:00	0
0416-0068	2016-05-21 02:00:00	0
0416-0068	2016-05-21 02:15:00	0
0416-0068	2016-05-21 02:30:00	0
0416-0068	2016-05-21 02:45:00	0
0416-0068	2016-05-21 03:00:00	0
0416-0068	2016-05-21 03:15:00	0
0416-0068	2016-05-21 03:30:00	0
0416-0068	2016-05-21 03:45:00	0
0416-0068	2016-05-21 04:00:00	0
0416-0068	2016-05-21 04:15:00	0
0416-0068	2016-05-21 04:30:00	0
0416-0068	2016-05-21 04:45:00	0
0416-0068	2016-05-21 05:00:00	0
0416-0068	2016-05-21 05:15:00	0
0416-0068	2016-05-21 05:30:00	0
0416-0068	2016-05-21 05:45:00	0
0416-0068	2016-05-21 06:00:00	0
0416-0068	2016-05-21 06:15:00	0
0416-0068	2016-05-21 06:30:00	0
0416-0068	2016-05-21 06:45:00	0
0416-0068	2016-05-21 07:00:00	0
0416-0068	2016-05-21 07:15:00	0
0416-0068	2016-05-21 07:30:00	0
0416-0068	2016-05-21 07:45:00	0
0416-0068	2016-05-21 08:00:00	0
0416-0068	2016-05-21 08:15:00	0
0416-0068	2016-05-21 08:30:00	0
0416-0068	2016-05-21 08:45:00	0
0416-0068	2016-05-21 09:00:00	0
0416-0068	2016-05-21 09:15:00	0
0416-0068	2016-05-21 09:30:00	0
0416-0068	2016-05-21 09:45:00	0
0416-0068	2016-05-21 10:00:00	0
0416-0068	2016-05-21 10:15:00	0
0416-0068	2016-05-21 10:30:00	0
0416-0068	2016-05-21 10:45:00	0
0416-0068	2016-05-21 11:00:00	768
0416-0068	2016-05-21 11:15:00	19
0416-0068	2016-05-21 11:30:00	441
0416-0068	2016-05-21 11:45:00	0
0416-0068	2016-05-21 12:00:00	0
0416-0068	2016-05-21 12:15:00	0
0416-0068	2016-05-21 12:30:00	6
0416-0068	2016-05-21 12:45:00	11
0416-0068	2016-05-21 13:00:00	9
0416-0068	2016-05-21 13:15:00	70
0416-0068	2016-05-21 13:30:00	647
0416-0068	2016-05-21 13:45:00	143
0416-0068	2016-05-21 14:00:00	654
0416-0068	2016-05-21 14:15:00	188
0416-0068	2016-05-21 14:30:00	0
0416-0068	2016-05-21 14:45:00	0
0416-0068	2016-05-21 15:00:00	11
0416-0068	2016-05-21 15:15:00	0
0416-0068	2016-05-21 15:30:00	93
0416-0068	2016-05-21 15:45:00	1209
0416-0068	2016-05-21 16:00:00	2562
0416-0068	2016-05-21 16:15:00	2444
0416-0068	2016-05-21 16:30:00	1979
0416-0068	2016-05-21 16:45:00	1692
0416-0068	2016-05-21 17:00:00	146
0416-0068	2016-05-21 17:15:00	0
0416-0068	2016-05-21 17:30:00	0
0416-0068	2016-05-21 17:45:00	886
0416-0068	2016-05-21 18:00:00	212
0416-0068	2016-05-21 18:15:00	986
0416-0068	2016-05-21 18:30:00	7
0416-0068	2016-05-21 18:45:00	18
0416-0068	2016-05-21 19:00:00	8
0416-0068	2016-05-21 19:15:00	9
0416-0068	2016-05-21 19:30:00	23
0416-0068	2016-05-21 19:45:00	0
0416-0068	2016-05-21 20:00:00	77
0416-0068	2016-05-21 20:15:00	126
0416-0068	2016-05-21 20:30:00	11
0416-0068	2016-05-21 20:45:00	531
0416-0068	2016-05-21 21:00:00	236
0416-0068	2016-05-21 21:15:00	26
0416-0068	2016-05-21 21:30:00	407
0416-0068	2016-05-21 21:45:00	13
0416-0068	2016-05-21 22:00:00	7
0416-0068	2016-05-21 22:15:00	0
0416-0068	2016-05-21 22:30:00	0
0416-0068	2016-05-21 22:45:00	68
0416-0068	2016-05-21 23:00:00	117
0416-0068	2016-05-21 23:15:00	0
0416-0068	2016-05-21 23:30:00	32
0416-0068	2016-05-21 23:45:00	0
0416-0068	2016-05-22 00:00:00	0
0416-0068	2016-05-22 00:15:00	0
0416-0068	2016-05-22 00:30:00	0
0416-0068	2016-05-22 00:45:00	0
0416-0068	2016-05-22 01:00:00	0
0416-0068	2016-05-22 01:15:00	0
0416-0068	2016-05-22 01:30:00	0
0416-0068	2016-05-22 01:45:00	0
0416-0068	2016-05-22 02:00:00	0
0416-0068	2016-05-22 02:15:00	0
0416-0068	2016-05-22 02:30:00	0
0416-0068	2016-05-22 02:45:00	0
0416-0068	2016-05-22 03:00:00	0
0416-0068	2016-05-22 03:15:00	0
0416-0068	2016-05-22 03:30:00	0
0416-0068	2016-05-22 03:45:00	0
0416-0068	2016-05-22 04:00:00	0
0416-0068	2016-05-22 04:15:00	0
0416-0068	2016-05-22 04:30:00	0
0416-0068	2016-05-22 04:45:00	0
0416-0068	2016-05-22 05:00:00	0
0416-0068	2016-05-22 05:15:00	0
0416-0068	2016-05-22 05:30:00	0
0416-0068	2016-05-22 05:45:00	0
0416-0068	2016-05-22 06:00:00	0
0416-0068	2016-05-22 06:15:00	0
0416-0068	2016-05-22 06:30:00	0
0416-0068	2016-05-22 06:45:00	0
0416-0068	2016-05-22 07:00:00	0
0416-0068	2016-05-22 07:15:00	0
0416-0068	2016-05-22 07:30:00	0
0416-0068	2016-05-22 07:45:00	0
0416-0068	2016-05-22 08:00:00	0
0416-0068	2016-05-22 08:15:00	0
0416-0068	2016-05-22 08:30:00	0
0416-0068	2016-05-22 08:45:00	0
0416-0068	2016-05-22 09:00:00	14
0416-0068	2016-05-22 09:15:00	199
0416-0068	2016-05-22 09:30:00	347
0416-0068	2016-05-22 09:45:00	106
0416-0068	2016-05-22 10:00:00	514
0416-0068	2016-05-22 10:15:00	0
0416-0068	2016-05-22 10:30:00	0
0416-0068	2016-05-22 10:45:00	48
0416-0068	2016-05-22 11:00:00	303
0416-0068	2016-05-22 11:15:00	392
0416-0068	2016-05-22 11:30:00	471
0416-0068	2016-05-22 11:45:00	15
0416-0068	2016-05-22 12:00:00	16
0416-0068	2016-05-22 12:15:00	8
0416-0068	2016-05-22 12:30:00	180
0416-0068	2016-05-22 12:45:00	0
0416-0068	2016-05-22 13:00:00	8
0416-0068	2016-05-22 13:15:00	626
0416-0068	2016-05-22 13:30:00	248
0416-0068	2016-05-22 13:45:00	423
0416-0068	2016-05-22 14:00:00	384
0416-0068	2016-05-22 14:15:00	7
0416-0068	2016-05-22 14:30:00	197
0416-0068	2016-05-22 14:45:00	208
0416-0068	2016-05-22 15:00:00	0
0416-0068	2016-05-22 15:15:00	0
0416-0068	2016-05-22 15:30:00	0
0416-0068	2016-05-22 15:45:00	0
0416-0068	2016-05-22 16:00:00	0
0416-0068	2016-05-22 16:15:00	0
0416-0068	2016-05-22 16:30:00	0
0416-0068	2016-05-22 16:45:00	41
0416-0068	2016-05-22 17:00:00	0
0416-0068	2016-05-22 17:15:00	125
0416-0068	2016-05-22 17:30:00	179
0416-0068	2016-05-22 17:45:00	502
0416-0068	2016-05-22 18:00:00	106
0416-0068	2016-05-22 18:15:00	70
0416-0068	2016-05-22 18:30:00	76
0416-0068	2016-05-22 18:45:00	62
0416-0068	2016-05-22 19:00:00	81
0416-0068	2016-05-22 19:15:00	109
0416-0068	2016-05-22 19:30:00	35
0416-0068	2016-05-22 19:45:00	15
0416-0068	2016-05-22 20:00:00	108
0416-0068	2016-05-22 20:15:00	30
0416-0068	2016-05-22 20:30:00	22
0416-0068	2016-05-22 20:45:00	115
0416-0068	2016-05-22 21:00:00	195
0416-0068	2016-05-22 21:15:00	336
0416-0068	2016-05-22 21:30:00	36
0416-0068	2016-05-22 21:45:00	57
0416-0068	2016-05-22 22:00:00	111
0416-0068	2016-05-22 22:15:00	0
0416-0068	2016-05-22 22:30:00	21
0416-0068	2016-05-22 22:45:00	42
0416-0068	2016-05-22 23:00:00	54
0416-0068	2016-05-22 23:15:00	10
0416-0068	2016-05-22 23:30:00	157
0416-0068	2016-05-22 23:45:00	12
0416-0068	2016-05-23 00:00:00	40
0416-0068	2016-05-23 00:15:00	0
0416-0068	2016-05-23 00:30:00	0
0416-0068	2016-05-23 00:45:00	0
0416-0068	2016-05-23 01:00:00	0
0416-0068	2016-05-23 01:15:00	0
0416-0068	2016-05-23 01:30:00	0
0416-0068	2016-05-23 01:45:00	0
0416-0068	2016-05-23 02:00:00	0
0416-0068	2016-05-23 02:15:00	0
0416-0068	2016-05-23 02:30:00	0
0416-0068	2016-05-23 02:45:00	0
0416-0068	2016-05-23 03:00:00	0
0416-0068	2016-05-23 03:15:00	0
0416-0068	2016-05-23 03:30:00	11
0416-0068	2016-05-23 03:45:00	8
0416-0068	2016-05-23 04:00:00	0
0416-0068	2016-05-23 04:15:00	0
0416-0068	2016-05-23 04:30:00	0
0416-0068	2016-05-23 04:45:00	0
0416-0068	2016-05-23 05:00:00	0
0416-0068	2016-05-23 05:15:00	7
0416-0068	2016-05-23 05:30:00	0
0416-0068	2016-05-23 05:45:00	0
0416-0068	2016-05-23 06:00:00	0
0416-0068	2016-05-23 06:15:00	0
0416-0068	2016-05-23 06:30:00	0
0416-0068	2016-05-23 06:45:00	0
0416-0068	2016-05-23 07:00:00	26
0416-0068	2016-05-23 07:15:00	0
0416-0068	2016-05-23 07:30:00	43
0416-0068	2016-05-23 07:45:00	385
0416-0068	2016-05-23 08:00:00	47
0416-0068	2016-05-23 08:15:00	0
0416-0068	2016-05-23 08:30:00	100
0416-0068	2016-05-23 08:45:00	0
0416-0068	2016-05-23 09:00:00	0
0416-0068	2016-05-23 09:15:00	0
0416-0068	2016-05-23 09:30:00	0
0416-0068	2016-05-23 09:45:00	0
0416-0068	2016-05-23 10:00:00	0
0416-0068	2016-05-23 10:15:00	0
0416-0068	2016-05-23 10:30:00	0
0416-0068	2016-05-23 10:45:00	0
0416-0068	2016-05-23 11:00:00	0
0416-0068	2016-05-23 11:15:00	0
0416-0068	2016-05-23 11:30:00	0
0416-0068	2016-05-23 11:45:00	0
0416-0068	2016-05-23 12:00:00	0
0416-0068	2016-05-23 12:15:00	0
0416-0068	2016-05-23 12:30:00	0
0416-0068	2016-05-23 12:45:00	0
0416-0068	2016-05-23 13:00:00	0
0416-0068	2016-05-23 13:15:00	0
0416-0068	2016-05-23 13:30:00	0
0416-0068	2016-05-23 13:45:00	0
0416-0068	2016-05-23 14:00:00	0
0416-0068	2016-05-23 14:15:00	387
0416-0068	2016-05-23 14:30:00	688
0416-0068	2016-05-23 14:45:00	0
0416-0068	2016-05-23 15:00:00	0
0416-0068	2016-05-23 15:15:00	0
0416-0068	2016-05-23 15:30:00	0
0416-0068	2016-05-23 15:45:00	0
0416-0068	2016-05-23 16:00:00	0
0416-0068	2016-05-23 16:15:00	0
0416-0068	2016-05-23 16:30:00	0
0416-0068	2016-05-23 16:45:00	0
0416-0068	2016-05-23 17:00:00	0
0416-0068	2016-05-23 17:15:00	0
0416-0068	2016-05-23 17:30:00	0
0416-0068	2016-05-23 17:45:00	0
0416-0068	2016-05-23 18:00:00	0
0416-0068	2016-05-23 18:15:00	0
0416-0068	2016-05-23 18:30:00	0
0416-0068	2016-05-23 18:45:00	0
0416-0068	2016-05-23 19:00:00	0
0416-0068	2016-05-23 19:15:00	0
0416-0068	2016-05-23 19:30:00	0
0416-0068	2016-05-23 19:45:00	0
0416-0068	2016-05-23 20:00:00	0
0416-0068	2016-05-23 20:15:00	0
0416-0068	2016-05-23 20:30:00	0
0416-0068	2016-05-23 20:45:00	0
0416-0068	2016-05-23 21:00:00	0
0416-0068	2016-05-23 21:15:00	0
0416-0068	2016-05-23 21:30:00	0
0416-0068	2016-05-23 21:45:00	0
0416-0068	2016-05-23 22:00:00	0
0416-0068	2016-05-23 22:15:00	0
0416-0068	2016-05-23 22:30:00	0
0416-0068	2016-05-23 22:45:00	0
0416-0068	2016-05-23 23:00:00	0
0416-0068	2016-05-23 23:15:00	0
0416-0068	2016-05-23 23:30:00	0
0416-0068	2016-05-23 23:45:00	0
