## Supplementary Data 2 for "Digital phenotyping by consumer wearables identifies sleep-associated markers of cardiovascular disease risk and biological aging": ActivityTable_0416-0085-NHC.tsv

0416-0085	2017-01-06 00:00:00	0
0416-0085	2017-01-06 00:15:00	0
0416-0085	2017-01-06 00:30:00	0
0416-0085	2017-01-06 00:45:00	0
0416-0085	2017-01-06 01:00:00	0
0416-0085	2017-01-06 01:15:00	0
0416-0085	2017-01-06 01:30:00	0
0416-0085	2017-01-06 01:45:00	0
0416-0085	2017-01-06 02:00:00	0
0416-0085	2017-01-06 02:15:00	0
0416-0085	2017-01-06 02:30:00	0
0416-0085	2017-01-06 02:45:00	0
0416-0085	2017-01-06 03:00:00	0
0416-0085	2017-01-06 03:15:00	0
0416-0085	2017-01-06 03:30:00	0
0416-0085	2017-01-06 03:45:00	0
0416-0085	2017-01-06 04:00:00	0
0416-0085	2017-01-06 04:15:00	0
0416-0085	2017-01-06 04:30:00	0
0416-0085	2017-01-06 04:45:00	0
0416-0085	2017-01-06 05:00:00	0
0416-0085	2017-01-06 05:15:00	0
0416-0085	2017-01-06 05:30:00	0
0416-0085	2017-01-06 05:45:00	0
0416-0085	2017-01-06 06:00:00	0
0416-0085	2017-01-06 06:15:00	0
0416-0085	2017-01-06 06:30:00	0
0416-0085	2017-01-06 06:45:00	0
0416-0085	2017-01-06 07:00:00	0
0416-0085	2017-01-06 07:15:00	0
0416-0085	2017-01-06 07:30:00	0
0416-0085	2017-01-06 07:45:00	0
0416-0085	2017-01-06 08:00:00	0
0416-0085	2017-01-06 08:15:00	0
0416-0085	2017-01-06 08:30:00	0
0416-0085	2017-01-06 08:45:00	0
0416-0085	2017-01-06 09:00:00	0
0416-0085	2017-01-06 09:15:00	0
0416-0085	2017-01-06 09:30:00	0
0416-0085	2017-01-06 09:45:00	0
0416-0085	2017-01-06 10:00:00	0
0416-0085	2017-01-06 10:15:00	0
0416-0085	2017-01-06 10:30:00	0
0416-0085	2017-01-06 10:45:00	0
0416-0085	2017-01-06 11:00:00	0
0416-0085	2017-01-06 11:15:00	0
0416-0085	2017-01-06 11:30:00	0
0416-0085	2017-01-06 11:45:00	0
0416-0085	2017-01-06 12:00:00	0
0416-0085	2017-01-06 12:15:00	0
0416-0085	2017-01-06 12:30:00	0
0416-0085	2017-01-06 12:45:00	0
0416-0085	2017-01-06 13:00:00	0
0416-0085	2017-01-06 13:15:00	0
0416-0085	2017-01-06 13:30:00	0
0416-0085	2017-01-06 13:45:00	0
0416-0085	2017-01-06 14:00:00	0
0416-0085	2017-01-06 14:15:00	0
0416-0085	2017-01-06 14:30:00	0
0416-0085	2017-01-06 14:45:00	0
0416-0085	2017-01-06 15:00:00	0
0416-0085	2017-01-06 15:15:00	0
0416-0085	2017-01-06 15:30:00	0
0416-0085	2017-01-06 15:45:00	0
0416-0085	2017-01-06 16:00:00	0
0416-0085	2017-01-06 16:15:00	0
0416-0085	2017-01-06 16:30:00	0
0416-0085	2017-01-06 16:45:00	0
0416-0085	2017-01-06 17:00:00	0
0416-0085	2017-01-06 17:15:00	0
0416-0085	2017-01-06 17:30:00	0
0416-0085	2017-01-06 17:45:00	0
0416-0085	2017-01-06 18:00:00	0
0416-0085	2017-01-06 18:15:00	0
0416-0085	2017-01-06 18:30:00	0
0416-0085	2017-01-06 18:45:00	0
0416-0085	2017-01-06 19:00:00	0
0416-0085	2017-01-06 19:15:00	0
0416-0085	2017-01-06 19:30:00	0
0416-0085	2017-01-06 19:45:00	0
0416-0085	2017-01-06 20:00:00	0
0416-0085	2017-01-06 20:15:00	0
0416-0085	2017-01-06 20:30:00	0
0416-0085	2017-01-06 20:45:00	0
0416-0085	2017-01-06 21:00:00	0
0416-0085	2017-01-06 21:15:00	0
0416-0085	2017-01-06 21:30:00	0
0416-0085	2017-01-06 21:45:00	0
0416-0085	2017-01-06 22:00:00	0
0416-0085	2017-01-06 22:15:00	0
0416-0085	2017-01-06 22:30:00	0
0416-0085	2017-01-06 22:45:00	0
0416-0085	2017-01-06 23:00:00	0
0416-0085	2017-01-06 23:15:00	0
0416-0085	2017-01-06 23:30:00	0
0416-0085	2017-01-06 23:45:00	0
0416-0085	2017-01-07 00:00:00	0
0416-0085	2017-01-07 00:15:00	0
0416-0085	2017-01-07 00:30:00	0
0416-0085	2017-01-07 00:45:00	0
0416-0085	2017-01-07 01:00:00	0
0416-0085	2017-01-07 01:15:00	0
0416-0085	2017-01-07 01:30:00	0
0416-0085	2017-01-07 01:45:00	0
0416-0085	2017-01-07 02:00:00	0
0416-0085	2017-01-07 02:15:00	0
0416-0085	2017-01-07 02:30:00	0
0416-0085	2017-01-07 02:45:00	0
0416-0085	2017-01-07 03:00:00	0
0416-0085	2017-01-07 03:15:00	0
0416-0085	2017-01-07 03:30:00	0
0416-0085	2017-01-07 03:45:00	0
0416-0085	2017-01-07 04:00:00	0
0416-0085	2017-01-07 04:15:00	0
0416-0085	2017-01-07 04:30:00	0
0416-0085	2017-01-07 04:45:00	0
0416-0085	2017-01-07 05:00:00	0
0416-0085	2017-01-07 05:15:00	0
0416-0085	2017-01-07 05:30:00	0
0416-0085	2017-01-07 05:45:00	0
0416-0085	2017-01-07 06:00:00	0
0416-0085	2017-01-07 06:15:00	0
0416-0085	2017-01-07 06:30:00	0
0416-0085	2017-01-07 06:45:00	0
0416-0085	2017-01-07 07:00:00	0
0416-0085	2017-01-07 07:15:00	0
0416-0085	2017-01-07 07:30:00	0
0416-0085	2017-01-07 07:45:00	0
0416-0085	2017-01-07 08:00:00	0
0416-0085	2017-01-07 08:15:00	0
0416-0085	2017-01-07 08:30:00	0
0416-0085	2017-01-07 08:45:00	0
0416-0085	2017-01-07 09:00:00	0
0416-0085	2017-01-07 09:15:00	0
0416-0085	2017-01-07 09:30:00	0
0416-0085	2017-01-07 09:45:00	0
0416-0085	2017-01-07 10:00:00	0
0416-0085	2017-01-07 10:15:00	0
0416-0085	2017-01-07 10:30:00	0
0416-0085	2017-01-07 10:45:00	0
0416-0085	2017-01-07 11:00:00	0
0416-0085	2017-01-07 11:15:00	0
0416-0085	2017-01-07 11:30:00	0
0416-0085	2017-01-07 11:45:00	0
0416-0085	2017-01-07 12:00:00	0
0416-0085	2017-01-07 12:15:00	0
0416-0085	2017-01-07 12:30:00	0
0416-0085	2017-01-07 12:45:00	0
0416-0085	2017-01-07 13:00:00	0
0416-0085	2017-01-07 13:15:00	0
0416-0085	2017-01-07 13:30:00	0
0416-0085	2017-01-07 13:45:00	0
0416-0085	2017-01-07 14:00:00	0
0416-0085	2017-01-07 14:15:00	0
0416-0085	2017-01-07 14:30:00	0
0416-0085	2017-01-07 14:45:00	0
0416-0085	2017-01-07 15:00:00	0
0416-0085	2017-01-07 15:15:00	0
0416-0085	2017-01-07 15:30:00	0
0416-0085	2017-01-07 15:45:00	0
0416-0085	2017-01-07 16:00:00	0
0416-0085	2017-01-07 16:15:00	0
0416-0085	2017-01-07 16:30:00	0
0416-0085	2017-01-07 16:45:00	0
0416-0085	2017-01-07 17:00:00	0
0416-0085	2017-01-07 17:15:00	0
0416-0085	2017-01-07 17:30:00	0
0416-0085	2017-01-07 17:45:00	0
0416-0085	2017-01-07 18:00:00	0
0416-0085	2017-01-07 18:15:00	0
0416-0085	2017-01-07 18:30:00	0
0416-0085	2017-01-07 18:45:00	0
0416-0085	2017-01-07 19:00:00	0
0416-0085	2017-01-07 19:15:00	0
0416-0085	2017-01-07 19:30:00	0
0416-0085	2017-01-07 19:45:00	0
0416-0085	2017-01-07 20:00:00	0
0416-0085	2017-01-07 20:15:00	0
0416-0085	2017-01-07 20:30:00	0
0416-0085	2017-01-07 20:45:00	0
0416-0085	2017-01-07 21:00:00	0
0416-0085	2017-01-07 21:15:00	0
0416-0085	2017-01-07 21:30:00	0
0416-0085	2017-01-07 21:45:00	0
0416-0085	2017-01-07 22:00:00	0
0416-0085	2017-01-07 22:15:00	0
0416-0085	2017-01-07 22:30:00	0
0416-0085	2017-01-07 22:45:00	0
0416-0085	2017-01-07 23:00:00	0
0416-0085	2017-01-07 23:15:00	0
0416-0085	2017-01-07 23:30:00	0
0416-0085	2017-01-07 23:45:00	0
0416-0085	2017-01-08 00:00:00	0
0416-0085	2017-01-08 00:15:00	0
0416-0085	2017-01-08 00:30:00	0
0416-0085	2017-01-08 00:45:00	0
0416-0085	2017-01-08 01:00:00	0
0416-0085	2017-01-08 01:15:00	0
0416-0085	2017-01-08 01:30:00	0
0416-0085	2017-01-08 01:45:00	0
0416-0085	2017-01-08 02:00:00	0
0416-0085	2017-01-08 02:15:00	0
0416-0085	2017-01-08 02:30:00	0
0416-0085	2017-01-08 02:45:00	0
0416-0085	2017-01-08 03:00:00	0
0416-0085	2017-01-08 03:15:00	0
0416-0085	2017-01-08 03:30:00	0
0416-0085	2017-01-08 03:45:00	0
0416-0085	2017-01-08 04:00:00	0
0416-0085	2017-01-08 04:15:00	0
0416-0085	2017-01-08 04:30:00	0
0416-0085	2017-01-08 04:45:00	0
0416-0085	2017-01-08 05:00:00	0
0416-0085	2017-01-08 05:15:00	0
0416-0085	2017-01-08 05:30:00	0
0416-0085	2017-01-08 05:45:00	0
0416-0085	2017-01-08 06:00:00	0
0416-0085	2017-01-08 06:15:00	0
0416-0085	2017-01-08 06:30:00	0
0416-0085	2017-01-08 06:45:00	0
0416-0085	2017-01-08 07:00:00	0
0416-0085	2017-01-08 07:15:00	0
0416-0085	2017-01-08 07:30:00	0
0416-0085	2017-01-08 07:45:00	0
0416-0085	2017-01-08 08:00:00	0
0416-0085	2017-01-08 08:15:00	0
0416-0085	2017-01-08 08:30:00	0
0416-0085	2017-01-08 08:45:00	0
0416-0085	2017-01-08 09:00:00	0
0416-0085	2017-01-08 09:15:00	0
0416-0085	2017-01-08 09:30:00	0
0416-0085	2017-01-08 09:45:00	0
0416-0085	2017-01-08 10:00:00	0
0416-0085	2017-01-08 10:15:00	0
0416-0085	2017-01-08 10:30:00	0
0416-0085	2017-01-08 10:45:00	0
0416-0085	2017-01-08 11:00:00	0
0416-0085	2017-01-08 11:15:00	0
0416-0085	2017-01-08 11:30:00	0
0416-0085	2017-01-08 11:45:00	0
0416-0085	2017-01-08 12:00:00	0
0416-0085	2017-01-08 12:15:00	0
0416-0085	2017-01-08 12:30:00	0
0416-0085	2017-01-08 12:45:00	0
0416-0085	2017-01-08 13:00:00	0
0416-0085	2017-01-08 13:15:00	0
0416-0085	2017-01-08 13:30:00	0
0416-0085	2017-01-08 13:45:00	0
0416-0085	2017-01-08 14:00:00	0
0416-0085	2017-01-08 14:15:00	0
0416-0085	2017-01-08 14:30:00	0
0416-0085	2017-01-08 14:45:00	0
0416-0085	2017-01-08 15:00:00	0
0416-0085	2017-01-08 15:15:00	0
0416-0085	2017-01-08 15:30:00	0
0416-0085	2017-01-08 15:45:00	0
0416-0085	2017-01-08 16:00:00	0
0416-0085	2017-01-08 16:15:00	0
0416-0085	2017-01-08 16:30:00	0
0416-0085	2017-01-08 16:45:00	0
0416-0085	2017-01-08 17:00:00	0
0416-0085	2017-01-08 17:15:00	0
0416-0085	2017-01-08 17:30:00	0
0416-0085	2017-01-08 17:45:00	0
0416-0085	2017-01-08 18:00:00	0
0416-0085	2017-01-08 18:15:00	0
0416-0085	2017-01-08 18:30:00	0
0416-0085	2017-01-08 18:45:00	0
0416-0085	2017-01-08 19:00:00	0
0416-0085	2017-01-08 19:15:00	0
0416-0085	2017-01-08 19:30:00	0
0416-0085	2017-01-08 19:45:00	0
0416-0085	2017-01-08 20:00:00	0
0416-0085	2017-01-08 20:15:00	0
0416-0085	2017-01-08 20:30:00	0
0416-0085	2017-01-08 20:45:00	0
0416-0085	2017-01-08 21:00:00	0
0416-0085	2017-01-08 21:15:00	0
0416-0085	2017-01-08 21:30:00	0
0416-0085	2017-01-08 21:45:00	0
0416-0085	2017-01-08 22:00:00	0
0416-0085	2017-01-08 22:15:00	0
0416-0085	2017-01-08 22:30:00	0
0416-0085	2017-01-08 22:45:00	0
0416-0085	2017-01-08 23:00:00	0
0416-0085	2017-01-08 23:15:00	0
0416-0085	2017-01-08 23:30:00	0
0416-0085	2017-01-08 23:45:00	0
0416-0085	2017-01-09 00:00:00	0
0416-0085	2017-01-09 00:15:00	0
0416-0085	2017-01-09 00:30:00	0
0416-0085	2017-01-09 00:45:00	0
0416-0085	2017-01-09 01:00:00	0
0416-0085	2017-01-09 01:15:00	0
0416-0085	2017-01-09 01:30:00	0
0416-0085	2017-01-09 01:45:00	0
0416-0085	2017-01-09 02:00:00	0
0416-0085	2017-01-09 02:15:00	0
0416-0085	2017-01-09 02:30:00	0
0416-0085	2017-01-09 02:45:00	0
0416-0085	2017-01-09 03:00:00	0
0416-0085	2017-01-09 03:15:00	0
0416-0085	2017-01-09 03:30:00	0
0416-0085	2017-01-09 03:45:00	0
0416-0085	2017-01-09 04:00:00	0
0416-0085	2017-01-09 04:15:00	0
0416-0085	2017-01-09 04:30:00	0
0416-0085	2017-01-09 04:45:00	0
0416-0085	2017-01-09 05:00:00	0
0416-0085	2017-01-09 05:15:00	0
0416-0085	2017-01-09 05:30:00	0
0416-0085	2017-01-09 05:45:00	130
0416-0085	2017-01-09 06:00:00	164
0416-0085	2017-01-09 06:15:00	132
0416-0085	2017-01-09 06:30:00	186
0416-0085	2017-01-09 06:45:00	29
0416-0085	2017-01-09 07:00:00	333
0416-0085	2017-01-09 07:15:00	507
0416-0085	2017-01-09 07:30:00	239
0416-0085	2017-01-09 07:45:00	37
0416-0085	2017-01-09 08:00:00	161
0416-0085	2017-01-09 08:15:00	412
0416-0085	2017-01-09 08:30:00	501
0416-0085	2017-01-09 08:45:00	164
0416-0085	2017-01-09 09:00:00	55
0416-0085	2017-01-09 09:15:00	175
0416-0085	2017-01-09 09:30:00	167
0416-0085	2017-01-09 09:45:00	130
0416-0085	2017-01-09 10:00:00	193
0416-0085	2017-01-09 10:15:00	387
0416-0085	2017-01-09 10:30:00	145
0416-0085	2017-01-09 10:45:00	175
0416-0085	2017-01-09 11:00:00	0
0416-0085	2017-01-09 11:15:00	0
0416-0085	2017-01-09 11:30:00	0
0416-0085	2017-01-09 11:45:00	235
0416-0085	2017-01-09 12:00:00	128
0416-0085	2017-01-09 12:15:00	16
0416-0085	2017-01-09 12:30:00	375
0416-0085	2017-01-09 12:45:00	7
0416-0085	2017-01-09 13:00:00	0
0416-0085	2017-01-09 13:15:00	0
0416-0085	2017-01-09 13:30:00	0
0416-0085	2017-01-09 13:45:00	0
0416-0085	2017-01-09 14:00:00	0
0416-0085	2017-01-09 14:15:00	0
0416-0085	2017-01-09 14:30:00	0
0416-0085	2017-01-09 14:45:00	114
0416-0085	2017-01-09 15:00:00	0
0416-0085	2017-01-09 15:15:00	4
0416-0085	2017-01-09 15:30:00	15
0416-0085	2017-01-09 15:45:00	111
0416-0085	2017-01-09 16:00:00	448
0416-0085	2017-01-09 16:15:00	252
0416-0085	2017-01-09 16:30:00	0
0416-0085	2017-01-09 16:45:00	0
0416-0085	2017-01-09 17:00:00	0
0416-0085	2017-01-09 17:15:00	215
0416-0085	2017-01-09 17:30:00	34
0416-0085	2017-01-09 17:45:00	46
0416-0085	2017-01-09 18:00:00	326
0416-0085	2017-01-09 18:15:00	10
0416-0085	2017-01-09 18:30:00	397
0416-0085	2017-01-09 18:45:00	139
0416-0085	2017-01-09 19:00:00	157
0416-0085	2017-01-09 19:15:00	17
0416-0085	2017-01-09 19:30:00	11
0416-0085	2017-01-09 19:45:00	33
0416-0085	2017-01-09 20:00:00	384
0416-0085	2017-01-09 20:15:00	256
0416-0085	2017-01-09 20:30:00	187
0416-0085	2017-01-09 20:45:00	124
0416-0085	2017-01-09 21:00:00	76
0416-0085	2017-01-09 21:15:00	122
0416-0085	2017-01-09 21:30:00	98
0416-0085	2017-01-09 21:45:00	16
0416-0085	2017-01-09 22:00:00	274
0416-0085	2017-01-09 22:15:00	129
0416-0085	2017-01-09 22:30:00	163
0416-0085	2017-01-09 22:45:00	307
0416-0085	2017-01-09 23:00:00	0
0416-0085	2017-01-09 23:15:00	0
0416-0085	2017-01-09 23:30:00	7
0416-0085	2017-01-09 23:45:00	17
0416-0085	2017-01-10 00:00:00	0
0416-0085	2017-01-10 00:15:00	0
0416-0085	2017-01-10 00:30:00	0
0416-0085	2017-01-10 00:45:00	0
0416-0085	2017-01-10 01:00:00	0
0416-0085	2017-01-10 01:15:00	8
0416-0085	2017-01-10 01:30:00	0
0416-0085	2017-01-10 01:45:00	21
0416-0085	2017-01-10 02:00:00	12
0416-0085	2017-01-10 02:15:00	0
0416-0085	2017-01-10 02:30:00	0
0416-0085	2017-01-10 02:45:00	0
0416-0085	2017-01-10 03:00:00	0
0416-0085	2017-01-10 03:15:00	43
0416-0085	2017-01-10 03:30:00	0
0416-0085	2017-01-10 03:45:00	7
0416-0085	2017-01-10 04:00:00	0
0416-0085	2017-01-10 04:15:00	4
0416-0085	2017-01-10 04:30:00	0
0416-0085	2017-01-10 04:45:00	0
0416-0085	2017-01-10 05:00:00	0
0416-0085	2017-01-10 05:15:00	128
0416-0085	2017-01-10 05:30:00	310
0416-0085	2017-01-10 05:45:00	257
0416-0085	2017-01-10 06:00:00	234
0416-0085	2017-01-10 06:15:00	154
0416-0085	2017-01-10 06:30:00	26
0416-0085	2017-01-10 06:45:00	470
0416-0085	2017-01-10 07:00:00	207
0416-0085	2017-01-10 07:15:00	223
0416-0085	2017-01-10 07:30:00	312
0416-0085	2017-01-10 07:45:00	16
0416-0085	2017-01-10 08:00:00	309
0416-0085	2017-01-10 08:15:00	1847
0416-0085	2017-01-10 08:30:00	2574
0416-0085	2017-01-10 08:45:00	1965
0416-0085	2017-01-10 09:00:00	364
0416-0085	2017-01-10 09:15:00	247
0416-0085	2017-01-10 09:30:00	0
0416-0085	2017-01-10 09:45:00	0
0416-0085	2017-01-10 10:00:00	0
0416-0085	2017-01-10 10:15:00	0
0416-0085	2017-01-10 10:30:00	0
0416-0085	2017-01-10 10:45:00	0
0416-0085	2017-01-10 11:00:00	10
0416-0085	2017-01-10 11:15:00	67
0416-0085	2017-01-10 11:30:00	168
0416-0085	2017-01-10 11:45:00	141
0416-0085	2017-01-10 12:00:00	51
0416-0085	2017-01-10 12:15:00	207
0416-0085	2017-01-10 12:30:00	153
0416-0085	2017-01-10 12:45:00	169
0416-0085	2017-01-10 13:00:00	438
0416-0085	2017-01-10 13:15:00	369
0416-0085	2017-01-10 13:30:00	45
0416-0085	2017-01-10 13:45:00	48
0416-0085	2017-01-10 14:00:00	278
0416-0085	2017-01-10 14:15:00	171
0416-0085	2017-01-10 14:30:00	4
0416-0085	2017-01-10 14:45:00	10
0416-0085	2017-01-10 15:00:00	13
0416-0085	2017-01-10 15:15:00	0
0416-0085	2017-01-10 15:30:00	70
0416-0085	2017-01-10 15:45:00	82
0416-0085	2017-01-10 16:00:00	127
0416-0085	2017-01-10 16:15:00	81
0416-0085	2017-01-10 16:30:00	53
0416-0085	2017-01-10 16:45:00	43
0416-0085	2017-01-10 17:00:00	169
0416-0085	2017-01-10 17:15:00	213
0416-0085	2017-01-10 17:30:00	17
0416-0085	2017-01-10 17:45:00	157
0416-0085	2017-01-10 18:00:00	0
0416-0085	2017-01-10 18:15:00	24
0416-0085	2017-01-10 18:30:00	9
0416-0085	2017-01-10 18:45:00	300
0416-0085	2017-01-10 19:00:00	61
0416-0085	2017-01-10 19:15:00	227
0416-0085	2017-01-10 19:30:00	118
0416-0085	2017-01-10 19:45:00	201
0416-0085	2017-01-10 20:00:00	81
0416-0085	2017-01-10 20:15:00	55
0416-0085	2017-01-10 20:30:00	532
0416-0085	2017-01-10 20:45:00	391
0416-0085	2017-01-10 21:00:00	109
0416-0085	2017-01-10 21:15:00	111
0416-0085	2017-01-10 21:30:00	89
0416-0085	2017-01-10 21:45:00	77
0416-0085	2017-01-10 22:00:00	637
0416-0085	2017-01-10 22:15:00	112
0416-0085	2017-01-10 22:30:00	38
0416-0085	2017-01-10 22:45:00	15
0416-0085	2017-01-10 23:00:00	77
0416-0085	2017-01-10 23:15:00	12
0416-0085	2017-01-10 23:30:00	16
0416-0085	2017-01-10 23:45:00	12
0416-0085	2017-01-11 00:00:00	12
0416-0085	2017-01-11 00:15:00	10
0416-0085	2017-01-11 00:30:00	0
0416-0085	2017-01-11 00:45:00	22
0416-0085	2017-01-11 01:00:00	0
0416-0085	2017-01-11 01:15:00	0
0416-0085	2017-01-11 01:30:00	0
0416-0085	2017-01-11 01:45:00	19
0416-0085	2017-01-11 02:00:00	0
0416-0085	2017-01-11 02:15:00	16
0416-0085	2017-01-11 02:30:00	0
0416-0085	2017-01-11 02:45:00	0
0416-0085	2017-01-11 03:00:00	0
0416-0085	2017-01-11 03:15:00	7
0416-0085	2017-01-11 03:30:00	1
0416-0085	2017-01-11 03:45:00	0
0416-0085	2017-01-11 04:00:00	0
0416-0085	2017-01-11 04:15:00	6
0416-0085	2017-01-11 04:30:00	8
0416-0085	2017-01-11 04:45:00	0
0416-0085	2017-01-11 05:00:00	0
0416-0085	2017-01-11 05:15:00	117
0416-0085	2017-01-11 05:30:00	102
0416-0085	2017-01-11 05:45:00	159
0416-0085	2017-01-11 06:00:00	122
0416-0085	2017-01-11 06:15:00	226
0416-0085	2017-01-11 06:30:00	11
0416-0085	2017-01-11 06:45:00	65
0416-0085	2017-01-11 07:00:00	395
0416-0085	2017-01-11 07:15:00	272
0416-0085	2017-01-11 07:30:00	0
0416-0085	2017-01-11 07:45:00	46
0416-0085	2017-01-11 08:00:00	21
0416-0085	2017-01-11 08:15:00	159
0416-0085	2017-01-11 08:30:00	287
0416-0085	2017-01-11 08:45:00	228
0416-0085	2017-01-11 09:00:00	135
0416-0085	2017-01-11 09:15:00	15
0416-0085	2017-01-11 09:30:00	0
0416-0085	2017-01-11 09:45:00	224
0416-0085	2017-01-11 10:00:00	56
0416-0085	2017-01-11 10:15:00	164
0416-0085	2017-01-11 10:30:00	711
0416-0085	2017-01-11 10:45:00	194
0416-0085	2017-01-11 11:00:00	80
0416-0085	2017-01-11 11:15:00	267
0416-0085	2017-01-11 11:30:00	106
0416-0085	2017-01-11 11:45:00	161
0416-0085	2017-01-11 12:00:00	440
0416-0085	2017-01-11 12:15:00	58
0416-0085	2017-01-11 12:30:00	690
0416-0085	2017-01-11 12:45:00	0
0416-0085	2017-01-11 13:00:00	541
0416-0085	2017-01-11 13:15:00	0
0416-0085	2017-01-11 13:30:00	0
0416-0085	2017-01-11 13:45:00	310
0416-0085	2017-01-11 14:00:00	8
0416-0085	2017-01-11 14:15:00	100
0416-0085	2017-01-11 14:30:00	533
0416-0085	2017-01-11 14:45:00	190
0416-0085	2017-01-11 15:00:00	148
0416-0085	2017-01-11 15:15:00	24
0416-0085	2017-01-11 15:30:00	237
0416-0085	2017-01-11 15:45:00	160
0416-0085	2017-01-11 16:00:00	61
0416-0085	2017-01-11 16:15:00	437
0416-0085	2017-01-11 16:30:00	94
0416-0085	2017-01-11 16:45:00	178
0416-0085	2017-01-11 17:00:00	39
0416-0085	2017-01-11 17:15:00	115
0416-0085	2017-01-11 17:30:00	212
0416-0085	2017-01-11 17:45:00	77
0416-0085	2017-01-11 18:00:00	80
0416-0085	2017-01-11 18:15:00	352
0416-0085	2017-01-11 18:30:00	222
0416-0085	2017-01-11 18:45:00	138
0416-0085	2017-01-11 19:00:00	0
0416-0085	2017-01-11 19:15:00	39
0416-0085	2017-01-11 19:30:00	423
0416-0085	2017-01-11 19:45:00	120
0416-0085	2017-01-11 20:00:00	295
0416-0085	2017-01-11 20:15:00	120
0416-0085	2017-01-11 20:30:00	140
0416-0085	2017-01-11 20:45:00	158
0416-0085	2017-01-11 21:00:00	107
0416-0085	2017-01-11 21:15:00	88
0416-0085	2017-01-11 21:30:00	173
0416-0085	2017-01-11 21:45:00	6
0416-0085	2017-01-11 22:00:00	10
0416-0085	2017-01-11 22:15:00	86
0416-0085	2017-01-11 22:30:00	16
0416-0085	2017-01-11 22:45:00	80
0416-0085	2017-01-11 23:00:00	525
0416-0085	2017-01-11 23:15:00	0
0416-0085	2017-01-11 23:30:00	0
0416-0085	2017-01-11 23:45:00	4
0416-0085	2017-01-12 00:00:00	0
0416-0085	2017-01-12 00:15:00	0
0416-0085	2017-01-12 00:30:00	0
0416-0085	2017-01-12 00:45:00	0
0416-0085	2017-01-12 01:00:00	0
0416-0085	2017-01-12 01:15:00	0
0416-0085	2017-01-12 01:30:00	0
0416-0085	2017-01-12 01:45:00	0
0416-0085	2017-01-12 02:00:00	0
0416-0085	2017-01-12 02:15:00	0
0416-0085	2017-01-12 02:30:00	0
0416-0085	2017-01-12 02:45:00	0
0416-0085	2017-01-12 03:00:00	0
0416-0085	2017-01-12 03:15:00	0
0416-0085	2017-01-12 03:30:00	0
0416-0085	2017-01-12 03:45:00	0
0416-0085	2017-01-12 04:00:00	0
0416-0085	2017-01-12 04:15:00	0
0416-0085	2017-01-12 04:30:00	0
0416-0085	2017-01-12 04:45:00	0
0416-0085	2017-01-12 05:00:00	11
0416-0085	2017-01-12 05:15:00	117
0416-0085	2017-01-12 05:30:00	88
0416-0085	2017-01-12 05:45:00	302
0416-0085	2017-01-12 06:00:00	115
0416-0085	2017-01-12 06:15:00	577
0416-0085	2017-01-12 06:30:00	0
0416-0085	2017-01-12 06:45:00	54
0416-0085	2017-01-12 07:00:00	571
0416-0085	2017-01-12 07:15:00	2630
0416-0085	2017-01-12 07:30:00	2579
0416-0085	2017-01-12 07:45:00	1296
0416-0085	2017-01-12 08:00:00	368
0416-0085	2017-01-12 08:15:00	93
0416-0085	2017-01-12 08:30:00	32
0416-0085	2017-01-12 08:45:00	0
0416-0085	2017-01-12 09:00:00	20
0416-0085	2017-01-12 09:15:00	196
0416-0085	2017-01-12 09:30:00	297
0416-0085	2017-01-12 09:45:00	156
0416-0085	2017-01-12 10:00:00	0
0416-0085	2017-01-12 10:15:00	0
0416-0085	2017-01-12 10:30:00	0
0416-0085	2017-01-12 10:45:00	0
0416-0085	2017-01-12 11:00:00	0
0416-0085	2017-01-12 11:15:00	14
0416-0085	2017-01-12 11:30:00	142
0416-0085	2017-01-12 11:45:00	4
0416-0085	2017-01-12 12:00:00	185
0416-0085	2017-01-12 12:15:00	271
0416-0085	2017-01-12 12:30:00	15
0416-0085	2017-01-12 12:45:00	170
0416-0085	2017-01-12 13:00:00	14
0416-0085	2017-01-12 13:15:00	20
0416-0085	2017-01-12 13:30:00	103
0416-0085	2017-01-12 13:45:00	0
0416-0085	2017-01-12 14:00:00	107
0416-0085	2017-01-12 14:15:00	104
0416-0085	2017-01-12 14:30:00	62
0416-0085	2017-01-12 14:45:00	100
0416-0085	2017-01-12 15:00:00	98
0416-0085	2017-01-12 15:15:00	14
0416-0085	2017-01-12 15:30:00	59
0416-0085	2017-01-12 15:45:00	56
0416-0085	2017-01-12 16:00:00	70
0416-0085	2017-01-12 16:15:00	477
0416-0085	2017-01-12 16:30:00	511
0416-0085	2017-01-12 16:45:00	203
0416-0085	2017-01-12 17:00:00	98
0416-0085	2017-01-12 17:15:00	162
0416-0085	2017-01-12 17:30:00	27
0416-0085	2017-01-12 17:45:00	130
0416-0085	2017-01-12 18:00:00	143
0416-0085	2017-01-12 18:15:00	432
0416-0085	2017-01-12 18:30:00	41
0416-0085	2017-01-12 18:45:00	317
0416-0085	2017-01-12 19:00:00	32
0416-0085	2017-01-12 19:15:00	8
0416-0085	2017-01-12 19:30:00	0
0416-0085	2017-01-12 19:45:00	10
0416-0085	2017-01-12 20:00:00	0
0416-0085	2017-01-12 20:15:00	13
0416-0085	2017-01-12 20:30:00	261
0416-0085	2017-01-12 20:45:00	107
0416-0085	2017-01-12 21:00:00	147
0416-0085	2017-01-12 21:15:00	0
0416-0085	2017-01-12 21:30:00	93
0416-0085	2017-01-12 21:45:00	95
0416-0085	2017-01-12 22:00:00	86
0416-0085	2017-01-12 22:15:00	244
0416-0085	2017-01-12 22:30:00	194
0416-0085	2017-01-12 22:45:00	4
0416-0085	2017-01-12 23:00:00	0
0416-0085	2017-01-12 23:15:00	0
0416-0085	2017-01-12 23:30:00	18
0416-0085	2017-01-12 23:45:00	28
0416-0085	2017-01-13 00:00:00	0
0416-0085	2017-01-13 00:15:00	0
0416-0085	2017-01-13 00:30:00	0
0416-0085	2017-01-13 00:45:00	5
0416-0085	2017-01-13 01:00:00	5
0416-0085	2017-01-13 01:15:00	0
0416-0085	2017-01-13 01:30:00	0
0416-0085	2017-01-13 01:45:00	0
0416-0085	2017-01-13 02:00:00	0
0416-0085	2017-01-13 02:15:00	0
0416-0085	2017-01-13 02:30:00	17
0416-0085	2017-01-13 02:45:00	17
0416-0085	2017-01-13 03:00:00	0
0416-0085	2017-01-13 03:15:00	0
0416-0085	2017-01-13 03:30:00	8
0416-0085	2017-01-13 03:45:00	0
0416-0085	2017-01-13 04:00:00	0
0416-0085	2017-01-13 04:15:00	0
0416-0085	2017-01-13 04:30:00	0
0416-0085	2017-01-13 04:45:00	0
0416-0085	2017-01-13 05:00:00	12
0416-0085	2017-01-13 05:15:00	0
0416-0085	2017-01-13 05:30:00	99
0416-0085	2017-01-13 05:45:00	37
0416-0085	2017-01-13 06:00:00	177
0416-0085	2017-01-13 06:15:00	134
0416-0085	2017-01-13 06:30:00	114
0416-0085	2017-01-13 06:45:00	26
0416-0085	2017-01-13 07:00:00	245
0416-0085	2017-01-13 07:15:00	269
0416-0085	2017-01-13 07:30:00	177
0416-0085	2017-01-13 07:45:00	533
0416-0085	2017-01-13 08:00:00	22
0416-0085	2017-01-13 08:15:00	373
0416-0085	2017-01-13 08:30:00	41
0416-0085	2017-01-13 08:45:00	141
0416-0085	2017-01-13 09:00:00	275
0416-0085	2017-01-13 09:15:00	191
0416-0085	2017-01-13 09:30:00	187
0416-0085	2017-01-13 09:45:00	74
0416-0085	2017-01-13 10:00:00	9
0416-0085	2017-01-13 10:15:00	252
0416-0085	2017-01-13 10:30:00	291
0416-0085	2017-01-13 10:45:00	0
0416-0085	2017-01-13 11:00:00	0
0416-0085	2017-01-13 11:15:00	0
0416-0085	2017-01-13 11:30:00	0
0416-0085	2017-01-13 11:45:00	0
0416-0085	2017-01-13 12:00:00	0
0416-0085	2017-01-13 12:15:00	0
0416-0085	2017-01-13 12:30:00	0
0416-0085	2017-01-13 12:45:00	0
0416-0085	2017-01-13 13:00:00	0
0416-0085	2017-01-13 13:15:00	0
0416-0085	2017-01-13 13:30:00	0
0416-0085	2017-01-13 13:45:00	0
0416-0085	2017-01-13 14:00:00	0
0416-0085	2017-01-13 14:15:00	0
0416-0085	2017-01-13 14:30:00	0
0416-0085	2017-01-13 14:45:00	0
0416-0085	2017-01-13 15:00:00	0
0416-0085	2017-01-13 15:15:00	0
0416-0085	2017-01-13 15:30:00	0
0416-0085	2017-01-13 15:45:00	0
0416-0085	2017-01-13 16:00:00	0
0416-0085	2017-01-13 16:15:00	0
0416-0085	2017-01-13 16:30:00	0
0416-0085	2017-01-13 16:45:00	0
0416-0085	2017-01-13 17:00:00	0
0416-0085	2017-01-13 17:15:00	0
0416-0085	2017-01-13 17:30:00	0
0416-0085	2017-01-13 17:45:00	0
0416-0085	2017-01-13 18:00:00	0
0416-0085	2017-01-13 18:15:00	0
0416-0085	2017-01-13 18:30:00	0
0416-0085	2017-01-13 18:45:00	0
0416-0085	2017-01-13 19:00:00	0
0416-0085	2017-01-13 19:15:00	0
0416-0085	2017-01-13 19:30:00	0
0416-0085	2017-01-13 19:45:00	0
0416-0085	2017-01-13 20:00:00	0
0416-0085	2017-01-13 20:15:00	0
0416-0085	2017-01-13 20:30:00	0
0416-0085	2017-01-13 20:45:00	0
0416-0085	2017-01-13 21:00:00	0
0416-0085	2017-01-13 21:15:00	0
0416-0085	2017-01-13 21:30:00	0
0416-0085	2017-01-13 21:45:00	0
0416-0085	2017-01-13 22:00:00	0
0416-0085	2017-01-13 22:15:00	0
0416-0085	2017-01-13 22:30:00	0
0416-0085	2017-01-13 22:45:00	0
0416-0085	2017-01-13 23:00:00	0
0416-0085	2017-01-13 23:15:00	0
0416-0085	2017-01-13 23:30:00	0
0416-0085	2017-01-13 23:45:00	0
