## Supplementary Data 2 for "Digital phenotyping by consumer wearables identifies sleep-associated markers of cardiovascular disease risk and biological aging": ActivityTable_0417-0002-NHC.tsv

0417-0002	2017-06-29 00:00:00	0
0417-0002	2017-06-29 00:15:00	0
0417-0002	2017-06-29 00:30:00	0
0417-0002	2017-06-29 00:45:00	0
0417-0002	2017-06-29 01:00:00	0
0417-0002	2017-06-29 01:15:00	0
0417-0002	2017-06-29 01:30:00	0
0417-0002	2017-06-29 01:45:00	0
0417-0002	2017-06-29 02:00:00	0
0417-0002	2017-06-29 02:15:00	0
0417-0002	2017-06-29 02:30:00	0
0417-0002	2017-06-29 02:45:00	0
0417-0002	2017-06-29 03:00:00	0
0417-0002	2017-06-29 03:15:00	0
0417-0002	2017-06-29 03:30:00	0
0417-0002	2017-06-29 03:45:00	0
0417-0002	2017-06-29 04:00:00	0
0417-0002	2017-06-29 04:15:00	0
0417-0002	2017-06-29 04:30:00	0
0417-0002	2017-06-29 04:45:00	0
0417-0002	2017-06-29 05:00:00	0
0417-0002	2017-06-29 05:15:00	0
0417-0002	2017-06-29 05:30:00	0
0417-0002	2017-06-29 05:45:00	0
0417-0002	2017-06-29 06:00:00	0
0417-0002	2017-06-29 06:15:00	0
0417-0002	2017-06-29 06:30:00	0
0417-0002	2017-06-29 06:45:00	0
0417-0002	2017-06-29 07:00:00	0
0417-0002	2017-06-29 07:15:00	0
0417-0002	2017-06-29 07:30:00	0
0417-0002	2017-06-29 07:45:00	0
0417-0002	2017-06-29 08:00:00	0
0417-0002	2017-06-29 08:15:00	0
0417-0002	2017-06-29 08:30:00	0
0417-0002	2017-06-29 08:45:00	0
0417-0002	2017-06-29 09:00:00	0
0417-0002	2017-06-29 09:15:00	0
0417-0002	2017-06-29 09:30:00	0
0417-0002	2017-06-29 09:45:00	0
0417-0002	2017-06-29 10:00:00	0
0417-0002	2017-06-29 10:15:00	82
0417-0002	2017-06-29 10:30:00	6
0417-0002	2017-06-29 10:45:00	419
0417-0002	2017-06-29 11:00:00	541
0417-0002	2017-06-29 11:15:00	0
0417-0002	2017-06-29 11:30:00	466
0417-0002	2017-06-29 11:45:00	48
0417-0002	2017-06-29 12:00:00	62
0417-0002	2017-06-29 12:15:00	63
0417-0002	2017-06-29 12:30:00	519
0417-0002	2017-06-29 12:45:00	459
0417-0002	2017-06-29 13:00:00	644
0417-0002	2017-06-29 13:15:00	1495
0417-0002	2017-06-29 13:30:00	265
0417-0002	2017-06-29 13:45:00	0
0417-0002	2017-06-29 14:00:00	0
0417-0002	2017-06-29 14:15:00	0
0417-0002	2017-06-29 14:30:00	0
0417-0002	2017-06-29 14:45:00	0
0417-0002	2017-06-29 15:00:00	0
0417-0002	2017-06-29 15:15:00	0
0417-0002	2017-06-29 15:30:00	0
0417-0002	2017-06-29 15:45:00	0
0417-0002	2017-06-29 16:00:00	304
0417-0002	2017-06-29 16:15:00	96
0417-0002	2017-06-29 16:30:00	67
0417-0002	2017-06-29 16:45:00	73
0417-0002	2017-06-29 17:00:00	133
0417-0002	2017-06-29 17:15:00	445
0417-0002	2017-06-29 17:30:00	472
0417-0002	2017-06-29 17:45:00	395
0417-0002	2017-06-29 18:00:00	88
0417-0002	2017-06-29 18:15:00	0
0417-0002	2017-06-29 18:30:00	8
0417-0002	2017-06-29 18:45:00	0
0417-0002	2017-06-29 19:00:00	185
0417-0002	2017-06-29 19:15:00	4
0417-0002	2017-06-29 19:30:00	102
0417-0002	2017-06-29 19:45:00	547
0417-0002	2017-06-29 20:00:00	149
0417-0002	2017-06-29 20:15:00	162
0417-0002	2017-06-29 20:30:00	25
0417-0002	2017-06-29 20:45:00	64
0417-0002	2017-06-29 21:00:00	67
0417-0002	2017-06-29 21:15:00	81
0417-0002	2017-06-29 21:30:00	27
0417-0002	2017-06-29 21:45:00	0
0417-0002	2017-06-29 22:00:00	128
0417-0002	2017-06-29 22:15:00	41
0417-0002	2017-06-29 22:30:00	0
0417-0002	2017-06-29 22:45:00	70
0417-0002	2017-06-29 23:00:00	65
0417-0002	2017-06-29 23:15:00	6
0417-0002	2017-06-29 23:30:00	0
0417-0002	2017-06-29 23:45:00	0
0417-0002	2017-06-30 00:00:00	0
0417-0002	2017-06-30 00:15:00	0
0417-0002	2017-06-30 00:30:00	0
0417-0002	2017-06-30 00:45:00	0
0417-0002	2017-06-30 01:00:00	0
0417-0002	2017-06-30 01:15:00	0
0417-0002	2017-06-30 01:30:00	0
0417-0002	2017-06-30 01:45:00	0
0417-0002	2017-06-30 02:00:00	0
0417-0002	2017-06-30 02:15:00	0
0417-0002	2017-06-30 02:30:00	0
0417-0002	2017-06-30 02:45:00	0
0417-0002	2017-06-30 03:00:00	0
0417-0002	2017-06-30 03:15:00	0
0417-0002	2017-06-30 03:30:00	0
0417-0002	2017-06-30 03:45:00	0
0417-0002	2017-06-30 04:00:00	0
0417-0002	2017-06-30 04:15:00	0
0417-0002	2017-06-30 04:30:00	0
0417-0002	2017-06-30 04:45:00	0
0417-0002	2017-06-30 05:00:00	0
0417-0002	2017-06-30 05:15:00	50
0417-0002	2017-06-30 05:30:00	13
0417-0002	2017-06-30 05:45:00	0
0417-0002	2017-06-30 06:00:00	48
0417-0002	2017-06-30 06:15:00	0
0417-0002	2017-06-30 06:30:00	191
0417-0002	2017-06-30 06:45:00	0
0417-0002	2017-06-30 07:00:00	0
0417-0002	2017-06-30 07:15:00	292
0417-0002	2017-06-30 07:30:00	159
0417-0002	2017-06-30 07:45:00	20
0417-0002	2017-06-30 08:00:00	0
0417-0002	2017-06-30 08:15:00	0
0417-0002	2017-06-30 08:30:00	0
0417-0002	2017-06-30 08:45:00	0
0417-0002	2017-06-30 09:00:00	0
0417-0002	2017-06-30 09:15:00	0
0417-0002	2017-06-30 09:30:00	0
0417-0002	2017-06-30 09:45:00	104
0417-0002	2017-06-30 10:00:00	104
0417-0002	2017-06-30 10:15:00	52
0417-0002	2017-06-30 10:30:00	43
0417-0002	2017-06-30 10:45:00	159
0417-0002	2017-06-30 11:00:00	122
0417-0002	2017-06-30 11:15:00	199
0417-0002	2017-06-30 11:30:00	188
0417-0002	2017-06-30 11:45:00	309
0417-0002	2017-06-30 12:00:00	341
0417-0002	2017-06-30 12:15:00	584
0417-0002	2017-06-30 12:30:00	37
0417-0002	2017-06-30 12:45:00	151
0417-0002	2017-06-30 13:00:00	96
0417-0002	2017-06-30 13:15:00	118
0417-0002	2017-06-30 13:30:00	0
0417-0002	2017-06-30 13:45:00	0
0417-0002	2017-06-30 14:00:00	0
0417-0002	2017-06-30 14:15:00	0
0417-0002	2017-06-30 14:30:00	332
0417-0002	2017-06-30 14:45:00	4
0417-0002	2017-06-30 15:00:00	0
0417-0002	2017-06-30 15:15:00	75
0417-0002	2017-06-30 15:30:00	63
0417-0002	2017-06-30 15:45:00	254
0417-0002	2017-06-30 16:00:00	38
0417-0002	2017-06-30 16:15:00	31
0417-0002	2017-06-30 16:30:00	30
0417-0002	2017-06-30 16:45:00	96
0417-0002	2017-06-30 17:00:00	274
0417-0002	2017-06-30 17:15:00	0
0417-0002	2017-06-30 17:30:00	0
0417-0002	2017-06-30 17:45:00	218
0417-0002	2017-06-30 18:00:00	287
0417-0002	2017-06-30 18:15:00	0
0417-0002	2017-06-30 18:30:00	28
0417-0002	2017-06-30 18:45:00	284
0417-0002	2017-06-30 19:00:00	223
0417-0002	2017-06-30 19:15:00	0
0417-0002	2017-06-30 19:30:00	95
0417-0002	2017-06-30 19:45:00	16
0417-0002	2017-06-30 20:00:00	61
0417-0002	2017-06-30 20:15:00	132
0417-0002	2017-06-30 20:30:00	32
0417-0002	2017-06-30 20:45:00	69
0417-0002	2017-06-30 21:00:00	31
0417-0002	2017-06-30 21:15:00	0
0417-0002	2017-06-30 21:30:00	24
0417-0002	2017-06-30 21:45:00	7
0417-0002	2017-06-30 22:00:00	0
0417-0002	2017-06-30 22:15:00	5
0417-0002	2017-06-30 22:30:00	71
0417-0002	2017-06-30 22:45:00	52
0417-0002	2017-06-30 23:00:00	198
0417-0002	2017-06-30 23:15:00	45
0417-0002	2017-06-30 23:30:00	50
0417-0002	2017-06-30 23:45:00	15
0417-0002	2017-07-01 00:00:00	16
0417-0002	2017-07-01 00:15:00	0
0417-0002	2017-07-01 00:30:00	0
0417-0002	2017-07-01 00:45:00	0
0417-0002	2017-07-01 01:00:00	0
0417-0002	2017-07-01 01:15:00	0
0417-0002	2017-07-01 01:30:00	0
0417-0002	2017-07-01 01:45:00	0
0417-0002	2017-07-01 02:00:00	0
0417-0002	2017-07-01 02:15:00	0
0417-0002	2017-07-01 02:30:00	0
0417-0002	2017-07-01 02:45:00	0
0417-0002	2017-07-01 03:00:00	0
0417-0002	2017-07-01 03:15:00	0
0417-0002	2017-07-01 03:30:00	0
0417-0002	2017-07-01 03:45:00	0
0417-0002	2017-07-01 04:00:00	0
0417-0002	2017-07-01 04:15:00	0
0417-0002	2017-07-01 04:30:00	0
0417-0002	2017-07-01 04:45:00	0
0417-0002	2017-07-01 05:00:00	0
0417-0002	2017-07-01 05:15:00	0
0417-0002	2017-07-01 05:30:00	0
0417-0002	2017-07-01 05:45:00	11
0417-0002	2017-07-01 06:00:00	0
0417-0002	2017-07-01 06:15:00	16
0417-0002	2017-07-01 06:30:00	90
0417-0002	2017-07-01 06:45:00	108
0417-0002	2017-07-01 07:00:00	128
0417-0002	2017-07-01 07:15:00	355
0417-0002	2017-07-01 07:30:00	109
0417-0002	2017-07-01 07:45:00	186
0417-0002	2017-07-01 08:00:00	753
0417-0002	2017-07-01 08:15:00	596
0417-0002	2017-07-01 08:30:00	1
0417-0002	2017-07-01 08:45:00	105
0417-0002	2017-07-01 09:00:00	0
0417-0002	2017-07-01 09:15:00	0
0417-0002	2017-07-01 09:30:00	0
0417-0002	2017-07-01 09:45:00	0
0417-0002	2017-07-01 10:00:00	70
0417-0002	2017-07-01 10:15:00	36
0417-0002	2017-07-01 10:30:00	153
0417-0002	2017-07-01 10:45:00	311
0417-0002	2017-07-01 11:00:00	35
0417-0002	2017-07-01 11:15:00	108
0417-0002	2017-07-01 11:30:00	321
0417-0002	2017-07-01 11:45:00	191
0417-0002	2017-07-01 12:00:00	279
0417-0002	2017-07-01 12:15:00	21
0417-0002	2017-07-01 12:30:00	145
0417-0002	2017-07-01 12:45:00	759
0417-0002	2017-07-01 13:00:00	15
0417-0002	2017-07-01 13:15:00	214
0417-0002	2017-07-01 13:30:00	48
0417-0002	2017-07-01 13:45:00	231
0417-0002	2017-07-01 14:00:00	209
0417-0002	2017-07-01 14:15:00	176
0417-0002	2017-07-01 14:30:00	33
0417-0002	2017-07-01 14:45:00	457
0417-0002	2017-07-01 15:00:00	169
0417-0002	2017-07-01 15:15:00	0
0417-0002	2017-07-01 15:30:00	27
0417-0002	2017-07-01 15:45:00	36
0417-0002	2017-07-01 16:00:00	7
0417-0002	2017-07-01 16:15:00	0
0417-0002	2017-07-01 16:30:00	0
0417-0002	2017-07-01 16:45:00	115
0417-0002	2017-07-01 17:00:00	116
0417-0002	2017-07-01 17:15:00	103
0417-0002	2017-07-01 17:30:00	82
0417-0002	2017-07-01 17:45:00	166
0417-0002	2017-07-01 18:00:00	85
0417-0002	2017-07-01 18:15:00	40
0417-0002	2017-07-01 18:30:00	30
0417-0002	2017-07-01 18:45:00	32
0417-0002	2017-07-01 19:00:00	0
0417-0002	2017-07-01 19:15:00	0
0417-0002	2017-07-01 19:30:00	19
0417-0002	2017-07-01 19:45:00	0
0417-0002	2017-07-01 20:00:00	0
0417-0002	2017-07-01 20:15:00	20
0417-0002	2017-07-01 20:30:00	37
0417-0002	2017-07-01 20:45:00	81
0417-0002	2017-07-01 21:00:00	198
0417-0002	2017-07-01 21:15:00	222
0417-0002	2017-07-01 21:30:00	0
0417-0002	2017-07-01 21:45:00	0
0417-0002	2017-07-01 22:00:00	0
0417-0002	2017-07-01 22:15:00	0
0417-0002	2017-07-01 22:30:00	0
0417-0002	2017-07-01 22:45:00	0
0417-0002	2017-07-01 23:00:00	0
0417-0002	2017-07-01 23:15:00	0
0417-0002	2017-07-01 23:30:00	33
0417-0002	2017-07-01 23:45:00	27
0417-0002	2017-07-02 00:00:00	27
0417-0002	2017-07-02 00:15:00	36
0417-0002	2017-07-02 00:30:00	0
0417-0002	2017-07-02 00:45:00	31
0417-0002	2017-07-02 01:00:00	35
0417-0002	2017-07-02 01:15:00	0
0417-0002	2017-07-02 01:30:00	0
0417-0002	2017-07-02 01:45:00	0
0417-0002	2017-07-02 02:00:00	0
0417-0002	2017-07-02 02:15:00	0
0417-0002	2017-07-02 02:30:00	0
0417-0002	2017-07-02 02:45:00	0
0417-0002	2017-07-02 03:00:00	0
0417-0002	2017-07-02 03:15:00	0
0417-0002	2017-07-02 03:30:00	0
0417-0002	2017-07-02 03:45:00	0
0417-0002	2017-07-02 04:00:00	0
0417-0002	2017-07-02 04:15:00	0
0417-0002	2017-07-02 04:30:00	0
0417-0002	2017-07-02 04:45:00	0
0417-0002	2017-07-02 05:00:00	0
0417-0002	2017-07-02 05:15:00	0
0417-0002	2017-07-02 05:30:00	0
0417-0002	2017-07-02 05:45:00	0
0417-0002	2017-07-02 06:00:00	0
0417-0002	2017-07-02 06:15:00	0
0417-0002	2017-07-02 06:30:00	0
0417-0002	2017-07-02 06:45:00	0
0417-0002	2017-07-02 07:00:00	0
0417-0002	2017-07-02 07:15:00	0
0417-0002	2017-07-02 07:30:00	28
0417-0002	2017-07-02 07:45:00	145
0417-0002	2017-07-02 08:00:00	8
0417-0002	2017-07-02 08:15:00	0
0417-0002	2017-07-02 08:30:00	191
0417-0002	2017-07-02 08:45:00	493
0417-0002	2017-07-02 09:00:00	92
0417-0002	2017-07-02 09:15:00	400
0417-0002	2017-07-02 09:30:00	126
0417-0002	2017-07-02 09:45:00	0
0417-0002	2017-07-02 10:00:00	18
0417-0002	2017-07-02 10:15:00	0
0417-0002	2017-07-02 10:30:00	0
0417-0002	2017-07-02 10:45:00	0
0417-0002	2017-07-02 11:00:00	5
0417-0002	2017-07-02 11:15:00	228
0417-0002	2017-07-02 11:30:00	382
0417-0002	2017-07-02 11:45:00	0
0417-0002	2017-07-02 12:00:00	360
0417-0002	2017-07-02 12:15:00	313
0417-0002	2017-07-02 12:30:00	112
0417-0002	2017-07-02 12:45:00	137
0417-0002	2017-07-02 13:00:00	8
0417-0002	2017-07-02 13:15:00	402
0417-0002	2017-07-02 13:30:00	274
0417-0002	2017-07-02 13:45:00	230
0417-0002	2017-07-02 14:00:00	559
0417-0002	2017-07-02 14:15:00	101
0417-0002	2017-07-02 14:30:00	296
0417-0002	2017-07-02 14:45:00	71
0417-0002	2017-07-02 15:00:00	462
0417-0002	2017-07-02 15:15:00	624
0417-0002	2017-07-02 15:30:00	1112
0417-0002	2017-07-02 15:45:00	249
0417-0002	2017-07-02 16:00:00	838
0417-0002	2017-07-02 16:15:00	768
0417-0002	2017-07-02 16:30:00	393
0417-0002	2017-07-02 16:45:00	775
0417-0002	2017-07-02 17:00:00	0
0417-0002	2017-07-02 17:15:00	93
0417-0002	2017-07-02 17:30:00	227
0417-0002	2017-07-02 17:45:00	109
0417-0002	2017-07-02 18:00:00	37
0417-0002	2017-07-02 18:15:00	48
0417-0002	2017-07-02 18:30:00	319
0417-0002	2017-07-02 18:45:00	151
0417-0002	2017-07-02 19:00:00	221
0417-0002	2017-07-02 19:15:00	189
0417-0002	2017-07-02 19:30:00	43
0417-0002	2017-07-02 19:45:00	71
0417-0002	2017-07-02 20:00:00	350
0417-0002	2017-07-02 20:15:00	358
0417-0002	2017-07-02 20:30:00	30
0417-0002	2017-07-02 20:45:00	12
0417-0002	2017-07-02 21:00:00	16
0417-0002	2017-07-02 21:15:00	6
0417-0002	2017-07-02 21:30:00	35
0417-0002	2017-07-02 21:45:00	82
0417-0002	2017-07-02 22:00:00	0
0417-0002	2017-07-02 22:15:00	0
0417-0002	2017-07-02 22:30:00	228
0417-0002	2017-07-02 22:45:00	87
0417-0002	2017-07-02 23:00:00	122
0417-0002	2017-07-02 23:15:00	7
0417-0002	2017-07-02 23:30:00	0
0417-0002	2017-07-02 23:45:00	0
0417-0002	2017-07-03 00:00:00	0
0417-0002	2017-07-03 00:15:00	0
0417-0002	2017-07-03 00:30:00	0
0417-0002	2017-07-03 00:45:00	0
0417-0002	2017-07-03 01:00:00	186
0417-0002	2017-07-03 01:15:00	94
0417-0002	2017-07-03 01:30:00	0
0417-0002	2017-07-03 01:45:00	0
0417-0002	2017-07-03 02:00:00	0
0417-0002	2017-07-03 02:15:00	0
0417-0002	2017-07-03 02:30:00	0
0417-0002	2017-07-03 02:45:00	0
0417-0002	2017-07-03 03:00:00	0
0417-0002	2017-07-03 03:15:00	0
0417-0002	2017-07-03 03:30:00	0
0417-0002	2017-07-03 03:45:00	0
0417-0002	2017-07-03 04:00:00	0
0417-0002	2017-07-03 04:15:00	0
0417-0002	2017-07-03 04:30:00	0
0417-0002	2017-07-03 04:45:00	0
0417-0002	2017-07-03 05:00:00	0
0417-0002	2017-07-03 05:15:00	0
0417-0002	2017-07-03 05:30:00	16
0417-0002	2017-07-03 05:45:00	0
0417-0002	2017-07-03 06:00:00	0
0417-0002	2017-07-03 06:15:00	0
0417-0002	2017-07-03 06:30:00	0
0417-0002	2017-07-03 06:45:00	0
0417-0002	2017-07-03 07:00:00	0
0417-0002	2017-07-03 07:15:00	0
0417-0002	2017-07-03 07:30:00	130
0417-0002	2017-07-03 07:45:00	93
0417-0002	2017-07-03 08:00:00	0
0417-0002	2017-07-03 08:15:00	69
0417-0002	2017-07-03 08:30:00	0
0417-0002	2017-07-03 08:45:00	15
0417-0002	2017-07-03 09:00:00	500
0417-0002	2017-07-03 09:15:00	127
0417-0002	2017-07-03 09:30:00	262
0417-0002	2017-07-03 09:45:00	156
0417-0002	2017-07-03 10:00:00	135
0417-0002	2017-07-03 10:15:00	156
0417-0002	2017-07-03 10:30:00	0
0417-0002	2017-07-03 10:45:00	294
0417-0002	2017-07-03 11:00:00	6
0417-0002	2017-07-03 11:15:00	368
0417-0002	2017-07-03 11:30:00	235
0417-0002	2017-07-03 11:45:00	0
0417-0002	2017-07-03 12:00:00	22
0417-0002	2017-07-03 12:15:00	245
0417-0002	2017-07-03 12:30:00	0
0417-0002	2017-07-03 12:45:00	0
0417-0002	2017-07-03 13:00:00	0
0417-0002	2017-07-03 13:15:00	0
0417-0002	2017-07-03 13:30:00	0
0417-0002	2017-07-03 13:45:00	0
0417-0002	2017-07-03 14:00:00	81
0417-0002	2017-07-03 14:15:00	245
0417-0002	2017-07-03 14:30:00	234
0417-0002	2017-07-03 14:45:00	262
0417-0002	2017-07-03 15:00:00	0
0417-0002	2017-07-03 15:15:00	0
0417-0002	2017-07-03 15:30:00	0
0417-0002	2017-07-03 15:45:00	489
0417-0002	2017-07-03 16:00:00	238
0417-0002	2017-07-03 16:15:00	195
0417-0002	2017-07-03 16:30:00	0
0417-0002	2017-07-03 16:45:00	58
0417-0002	2017-07-03 17:00:00	124
0417-0002	2017-07-03 17:15:00	370
0417-0002	2017-07-03 17:30:00	213
0417-0002	2017-07-03 17:45:00	0
0417-0002	2017-07-03 18:00:00	310
0417-0002	2017-07-03 18:15:00	450
0417-0002	2017-07-03 18:30:00	233
0417-0002	2017-07-03 18:45:00	31
0417-0002	2017-07-03 19:00:00	442
0417-0002	2017-07-03 19:15:00	20
0417-0002	2017-07-03 19:30:00	278
0417-0002	2017-07-03 19:45:00	0
0417-0002	2017-07-03 20:00:00	122
0417-0002	2017-07-03 20:15:00	159
0417-0002	2017-07-03 20:30:00	174
0417-0002	2017-07-03 20:45:00	54
0417-0002	2017-07-03 21:00:00	189
0417-0002	2017-07-03 21:15:00	231
0417-0002	2017-07-03 21:30:00	206
0417-0002	2017-07-03 21:45:00	6
0417-0002	2017-07-03 22:00:00	61
0417-0002	2017-07-03 22:15:00	99
0417-0002	2017-07-03 22:30:00	234
0417-0002	2017-07-03 22:45:00	46
0417-0002	2017-07-03 23:00:00	0
0417-0002	2017-07-03 23:15:00	0
0417-0002	2017-07-03 23:30:00	0
0417-0002	2017-07-03 23:45:00	0
0417-0002	2017-07-04 00:00:00	11
0417-0002	2017-07-04 00:15:00	0
0417-0002	2017-07-04 00:30:00	0
0417-0002	2017-07-04 00:45:00	0
0417-0002	2017-07-04 01:00:00	0
0417-0002	2017-07-04 01:15:00	0
0417-0002	2017-07-04 01:30:00	0
0417-0002	2017-07-04 01:45:00	0
0417-0002	2017-07-04 02:00:00	0
0417-0002	2017-07-04 02:15:00	0
0417-0002	2017-07-04 02:30:00	0
0417-0002	2017-07-04 02:45:00	0
0417-0002	2017-07-04 03:00:00	0
0417-0002	2017-07-04 03:15:00	0
0417-0002	2017-07-04 03:30:00	0
0417-0002	2017-07-04 03:45:00	0
0417-0002	2017-07-04 04:00:00	0
0417-0002	2017-07-04 04:15:00	0
0417-0002	2017-07-04 04:30:00	0
0417-0002	2017-07-04 04:45:00	0
0417-0002	2017-07-04 05:00:00	24
0417-0002	2017-07-04 05:15:00	105
0417-0002	2017-07-04 05:30:00	15
0417-0002	2017-07-04 05:45:00	0
0417-0002	2017-07-04 06:00:00	0
0417-0002	2017-07-04 06:15:00	0
0417-0002	2017-07-04 06:30:00	431
0417-0002	2017-07-04 06:45:00	118
0417-0002	2017-07-04 07:00:00	0
0417-0002	2017-07-04 07:15:00	78
0417-0002	2017-07-04 07:30:00	256
0417-0002	2017-07-04 07:45:00	0
0417-0002	2017-07-04 08:00:00	0
0417-0002	2017-07-04 08:15:00	0
0417-0002	2017-07-04 08:30:00	0
0417-0002	2017-07-04 08:45:00	374
0417-0002	2017-07-04 09:00:00	198
0417-0002	2017-07-04 09:15:00	113
0417-0002	2017-07-04 09:30:00	80
0417-0002	2017-07-04 09:45:00	418
0417-0002	2017-07-04 10:00:00	46
0417-0002	2017-07-04 10:15:00	830
0417-0002	2017-07-04 10:30:00	12
0417-0002	2017-07-04 10:45:00	4
0417-0002	2017-07-04 11:00:00	23
0417-0002	2017-07-04 11:15:00	409
0417-0002	2017-07-04 11:30:00	406
0417-0002	2017-07-04 11:45:00	0
0417-0002	2017-07-04 12:00:00	583
0417-0002	2017-07-04 12:15:00	89
0417-0002	2017-07-04 12:30:00	621
0417-0002	2017-07-04 12:45:00	465
0417-0002	2017-07-04 13:00:00	80
0417-0002	2017-07-04 13:15:00	567
0417-0002	2017-07-04 13:30:00	118
0417-0002	2017-07-04 13:45:00	598
0417-0002	2017-07-04 14:00:00	414
0417-0002	2017-07-04 14:15:00	0
0417-0002	2017-07-04 14:30:00	873
0417-0002	2017-07-04 14:45:00	148
0417-0002	2017-07-04 15:00:00	0
0417-0002	2017-07-04 15:15:00	0
0417-0002	2017-07-04 15:30:00	0
0417-0002	2017-07-04 15:45:00	0
0417-0002	2017-07-04 16:00:00	0
0417-0002	2017-07-04 16:15:00	0
0417-0002	2017-07-04 16:30:00	0
0417-0002	2017-07-04 16:45:00	0
0417-0002	2017-07-04 17:00:00	0
0417-0002	2017-07-04 17:15:00	0
0417-0002	2017-07-04 17:30:00	0
0417-0002	2017-07-04 17:45:00	0
0417-0002	2017-07-04 18:00:00	0
0417-0002	2017-07-04 18:15:00	0
0417-0002	2017-07-04 18:30:00	0
0417-0002	2017-07-04 18:45:00	0
0417-0002	2017-07-04 19:00:00	0
0417-0002	2017-07-04 19:15:00	0
0417-0002	2017-07-04 19:30:00	0
0417-0002	2017-07-04 19:45:00	0
0417-0002	2017-07-04 20:00:00	0
0417-0002	2017-07-04 20:15:00	0
0417-0002	2017-07-04 20:30:00	0
0417-0002	2017-07-04 20:45:00	0
0417-0002	2017-07-04 21:00:00	0
0417-0002	2017-07-04 21:15:00	0
0417-0002	2017-07-04 21:30:00	0
0417-0002	2017-07-04 21:45:00	0
0417-0002	2017-07-04 22:00:00	0
0417-0002	2017-07-04 22:15:00	0
0417-0002	2017-07-04 22:30:00	0
0417-0002	2017-07-04 22:45:00	0
0417-0002	2017-07-04 23:00:00	0
0417-0002	2017-07-04 23:15:00	0
0417-0002	2017-07-04 23:30:00	0
0417-0002	2017-07-04 23:45:00	0
