## Supplementary Data 2 for "Digital phenotyping by consumer wearables identifies sleep-associated markers of cardiovascular disease risk and biological aging": ActivityTable_0417-0003-NHC.tsv

0417-0003	2017-06-08 00:00:00	0
0417-0003	2017-06-08 00:15:00	0
0417-0003	2017-06-08 00:30:00	0
0417-0003	2017-06-08 00:45:00	0
0417-0003	2017-06-08 01:00:00	0
0417-0003	2017-06-08 01:15:00	0
0417-0003	2017-06-08 01:30:00	0
0417-0003	2017-06-08 01:45:00	0
0417-0003	2017-06-08 02:00:00	0
0417-0003	2017-06-08 02:15:00	0
0417-0003	2017-06-08 02:30:00	0
0417-0003	2017-06-08 02:45:00	0
0417-0003	2017-06-08 03:00:00	0
0417-0003	2017-06-08 03:15:00	0
0417-0003	2017-06-08 03:30:00	0
0417-0003	2017-06-08 03:45:00	0
0417-0003	2017-06-08 04:00:00	0
0417-0003	2017-06-08 04:15:00	0
0417-0003	2017-06-08 04:30:00	0
0417-0003	2017-06-08 04:45:00	0
0417-0003	2017-06-08 05:00:00	0
0417-0003	2017-06-08 05:15:00	0
0417-0003	2017-06-08 05:30:00	0
0417-0003	2017-06-08 05:45:00	0
0417-0003	2017-06-08 06:00:00	0
0417-0003	2017-06-08 06:15:00	0
0417-0003	2017-06-08 06:30:00	0
0417-0003	2017-06-08 06:45:00	0
0417-0003	2017-06-08 07:00:00	0
0417-0003	2017-06-08 07:15:00	0
0417-0003	2017-06-08 07:30:00	0
0417-0003	2017-06-08 07:45:00	0
0417-0003	2017-06-08 08:00:00	0
0417-0003	2017-06-08 08:15:00	0
0417-0003	2017-06-08 08:30:00	0
0417-0003	2017-06-08 08:45:00	0
0417-0003	2017-06-08 09:00:00	59
0417-0003	2017-06-08 09:15:00	227
0417-0003	2017-06-08 09:30:00	676
0417-0003	2017-06-08 09:45:00	241
0417-0003	2017-06-08 10:00:00	0
0417-0003	2017-06-08 10:15:00	0
0417-0003	2017-06-08 10:30:00	0
0417-0003	2017-06-08 10:45:00	0
0417-0003	2017-06-08 11:00:00	0
0417-0003	2017-06-08 11:15:00	0
0417-0003	2017-06-08 11:30:00	0
0417-0003	2017-06-08 11:45:00	0
0417-0003	2017-06-08 12:00:00	0
0417-0003	2017-06-08 12:15:00	0
0417-0003	2017-06-08 12:30:00	0
0417-0003	2017-06-08 12:45:00	0
0417-0003	2017-06-08 13:00:00	0
0417-0003	2017-06-08 13:15:00	0
0417-0003	2017-06-08 13:30:00	0
0417-0003	2017-06-08 13:45:00	0
0417-0003	2017-06-08 14:00:00	0
0417-0003	2017-06-08 14:15:00	0
0417-0003	2017-06-08 14:30:00	0
0417-0003	2017-06-08 14:45:00	0
0417-0003	2017-06-08 15:00:00	0
0417-0003	2017-06-08 15:15:00	0
0417-0003	2017-06-08 15:30:00	0
0417-0003	2017-06-08 15:45:00	0
0417-0003	2017-06-08 16:00:00	0
0417-0003	2017-06-08 16:15:00	0
0417-0003	2017-06-08 16:30:00	0
0417-0003	2017-06-08 16:45:00	0
0417-0003	2017-06-08 17:00:00	0
0417-0003	2017-06-08 17:15:00	0
0417-0003	2017-06-08 17:30:00	0
0417-0003	2017-06-08 17:45:00	0
0417-0003	2017-06-08 18:00:00	0
0417-0003	2017-06-08 18:15:00	0
0417-0003	2017-06-08 18:30:00	0
0417-0003	2017-06-08 18:45:00	0
0417-0003	2017-06-08 19:00:00	0
0417-0003	2017-06-08 19:15:00	0
0417-0003	2017-06-08 19:30:00	0
0417-0003	2017-06-08 19:45:00	0
0417-0003	2017-06-08 20:00:00	0
0417-0003	2017-06-08 20:15:00	0
0417-0003	2017-06-08 20:30:00	0
0417-0003	2017-06-08 20:45:00	0
0417-0003	2017-06-08 21:00:00	0
0417-0003	2017-06-08 21:15:00	0
0417-0003	2017-06-08 21:30:00	0
0417-0003	2017-06-08 21:45:00	0
0417-0003	2017-06-08 22:00:00	0
0417-0003	2017-06-08 22:15:00	0
0417-0003	2017-06-08 22:30:00	0
0417-0003	2017-06-08 22:45:00	0
0417-0003	2017-06-08 23:00:00	0
0417-0003	2017-06-08 23:15:00	0
0417-0003	2017-06-08 23:30:00	0
0417-0003	2017-06-08 23:45:00	0
0417-0003	2017-06-09 00:00:00	0
0417-0003	2017-06-09 00:15:00	0
0417-0003	2017-06-09 00:30:00	0
0417-0003	2017-06-09 00:45:00	0
0417-0003	2017-06-09 01:00:00	0
0417-0003	2017-06-09 01:15:00	0
0417-0003	2017-06-09 01:30:00	0
0417-0003	2017-06-09 01:45:00	0
0417-0003	2017-06-09 02:00:00	0
0417-0003	2017-06-09 02:15:00	0
0417-0003	2017-06-09 02:30:00	0
0417-0003	2017-06-09 02:45:00	0
0417-0003	2017-06-09 03:00:00	0
0417-0003	2017-06-09 03:15:00	0
0417-0003	2017-06-09 03:30:00	0
0417-0003	2017-06-09 03:45:00	0
0417-0003	2017-06-09 04:00:00	0
0417-0003	2017-06-09 04:15:00	0
0417-0003	2017-06-09 04:30:00	0
0417-0003	2017-06-09 04:45:00	0
0417-0003	2017-06-09 05:00:00	0
0417-0003	2017-06-09 05:15:00	0
0417-0003	2017-06-09 05:30:00	0
0417-0003	2017-06-09 05:45:00	0
0417-0003	2017-06-09 06:00:00	0
0417-0003	2017-06-09 06:15:00	0
0417-0003	2017-06-09 06:30:00	0
0417-0003	2017-06-09 06:45:00	0
0417-0003	2017-06-09 07:00:00	0
0417-0003	2017-06-09 07:15:00	0
0417-0003	2017-06-09 07:30:00	0
0417-0003	2017-06-09 07:45:00	0
0417-0003	2017-06-09 08:00:00	0
0417-0003	2017-06-09 08:15:00	0
0417-0003	2017-06-09 08:30:00	0
0417-0003	2017-06-09 08:45:00	0
0417-0003	2017-06-09 09:00:00	0
0417-0003	2017-06-09 09:15:00	0
0417-0003	2017-06-09 09:30:00	0
0417-0003	2017-06-09 09:45:00	0
0417-0003	2017-06-09 10:00:00	0
0417-0003	2017-06-09 10:15:00	6
0417-0003	2017-06-09 10:30:00	0
0417-0003	2017-06-09 10:45:00	4
0417-0003	2017-06-09 11:00:00	0
0417-0003	2017-06-09 11:15:00	70
0417-0003	2017-06-09 11:30:00	0
0417-0003	2017-06-09 11:45:00	0
0417-0003	2017-06-09 12:00:00	0
0417-0003	2017-06-09 12:15:00	280
0417-0003	2017-06-09 12:30:00	782
0417-0003	2017-06-09 12:45:00	0
0417-0003	2017-06-09 13:00:00	15
0417-0003	2017-06-09 13:15:00	1064
0417-0003	2017-06-09 13:30:00	75
0417-0003	2017-06-09 13:45:00	0
0417-0003	2017-06-09 14:00:00	497
0417-0003	2017-06-09 14:15:00	113
0417-0003	2017-06-09 14:30:00	159
0417-0003	2017-06-09 14:45:00	14
0417-0003	2017-06-09 15:00:00	56
0417-0003	2017-06-09 15:15:00	87
0417-0003	2017-06-09 15:30:00	0
0417-0003	2017-06-09 15:45:00	701
0417-0003	2017-06-09 16:00:00	148
0417-0003	2017-06-09 16:15:00	9
0417-0003	2017-06-09 16:30:00	0
0417-0003	2017-06-09 16:45:00	71
0417-0003	2017-06-09 17:00:00	165
0417-0003	2017-06-09 17:15:00	1073
0417-0003	2017-06-09 17:30:00	356
0417-0003	2017-06-09 17:45:00	0
0417-0003	2017-06-09 18:00:00	0
0417-0003	2017-06-09 18:15:00	928
0417-0003	2017-06-09 18:30:00	67
0417-0003	2017-06-09 18:45:00	342
0417-0003	2017-06-09 19:00:00	113
0417-0003	2017-06-09 19:15:00	571
0417-0003	2017-06-09 19:30:00	314
0417-0003	2017-06-09 19:45:00	281
0417-0003	2017-06-09 20:00:00	361
0417-0003	2017-06-09 20:15:00	146
0417-0003	2017-06-09 20:30:00	72
0417-0003	2017-06-09 20:45:00	72
0417-0003	2017-06-09 21:00:00	0
0417-0003	2017-06-09 21:15:00	19
0417-0003	2017-06-09 21:30:00	50
0417-0003	2017-06-09 21:45:00	242
0417-0003	2017-06-09 22:00:00	0
0417-0003	2017-06-09 22:15:00	9
0417-0003	2017-06-09 22:30:00	68
0417-0003	2017-06-09 22:45:00	5
0417-0003	2017-06-09 23:00:00	7
0417-0003	2017-06-09 23:15:00	29
0417-0003	2017-06-09 23:30:00	0
0417-0003	2017-06-09 23:45:00	0
0417-0003	2017-06-10 00:00:00	0
0417-0003	2017-06-10 00:15:00	7
0417-0003	2017-06-10 00:30:00	0
0417-0003	2017-06-10 00:45:00	0
0417-0003	2017-06-10 01:00:00	0
0417-0003	2017-06-10 01:15:00	0
0417-0003	2017-06-10 01:30:00	0
0417-0003	2017-06-10 01:45:00	0
0417-0003	2017-06-10 02:00:00	0
0417-0003	2017-06-10 02:15:00	10
0417-0003	2017-06-10 02:30:00	0
0417-0003	2017-06-10 02:45:00	0
0417-0003	2017-06-10 03:00:00	0
0417-0003	2017-06-10 03:15:00	0
0417-0003	2017-06-10 03:30:00	0
0417-0003	2017-06-10 03:45:00	0
0417-0003	2017-06-10 04:00:00	0
0417-0003	2017-06-10 04:15:00	0
0417-0003	2017-06-10 04:30:00	0
0417-0003	2017-06-10 04:45:00	0
0417-0003	2017-06-10 05:00:00	0
0417-0003	2017-06-10 05:15:00	0
0417-0003	2017-06-10 05:30:00	0
0417-0003	2017-06-10 05:45:00	0
0417-0003	2017-06-10 06:00:00	0
0417-0003	2017-06-10 06:15:00	0
0417-0003	2017-06-10 06:30:00	0
0417-0003	2017-06-10 06:45:00	0
0417-0003	2017-06-10 07:00:00	0
0417-0003	2017-06-10 07:15:00	0
0417-0003	2017-06-10 07:30:00	0
0417-0003	2017-06-10 07:45:00	0
0417-0003	2017-06-10 08:00:00	83
0417-0003	2017-06-10 08:15:00	104
0417-0003	2017-06-10 08:30:00	22
0417-0003	2017-06-10 08:45:00	172
0417-0003	2017-06-10 09:00:00	8
0417-0003	2017-06-10 09:15:00	147
0417-0003	2017-06-10 09:30:00	5
0417-0003	2017-06-10 09:45:00	0
0417-0003	2017-06-10 10:00:00	0
0417-0003	2017-06-10 10:15:00	0
0417-0003	2017-06-10 10:30:00	83
0417-0003	2017-06-10 10:45:00	0
0417-0003	2017-06-10 11:00:00	61
0417-0003	2017-06-10 11:15:00	183
0417-0003	2017-06-10 11:30:00	18
0417-0003	2017-06-10 11:45:00	0
0417-0003	2017-06-10 12:00:00	153
0417-0003	2017-06-10 12:15:00	134
0417-0003	2017-06-10 12:30:00	8
0417-0003	2017-06-10 12:45:00	0
0417-0003	2017-06-10 13:00:00	16
0417-0003	2017-06-10 13:15:00	156
0417-0003	2017-06-10 13:30:00	0
0417-0003	2017-06-10 13:45:00	19
0417-0003	2017-06-10 14:00:00	111
0417-0003	2017-06-10 14:15:00	30
0417-0003	2017-06-10 14:30:00	42
0417-0003	2017-06-10 14:45:00	124
0417-0003	2017-06-10 15:00:00	0
0417-0003	2017-06-10 15:15:00	0
0417-0003	2017-06-10 15:30:00	510
0417-0003	2017-06-10 15:45:00	571
0417-0003	2017-06-10 16:00:00	39
0417-0003	2017-06-10 16:15:00	281
0417-0003	2017-06-10 16:30:00	10
0417-0003	2017-06-10 16:45:00	106
0417-0003	2017-06-10 17:00:00	213
0417-0003	2017-06-10 17:15:00	104
0417-0003	2017-06-10 17:30:00	0
0417-0003	2017-06-10 17:45:00	11
0417-0003	2017-06-10 18:00:00	6
0417-0003	2017-06-10 18:15:00	0
0417-0003	2017-06-10 18:30:00	0
0417-0003	2017-06-10 18:45:00	0
0417-0003	2017-06-10 19:00:00	5
0417-0003	2017-06-10 19:15:00	154
0417-0003	2017-06-10 19:30:00	0
0417-0003	2017-06-10 19:45:00	19
0417-0003	2017-06-10 20:00:00	36
0417-0003	2017-06-10 20:15:00	73
0417-0003	2017-06-10 20:30:00	158
0417-0003	2017-06-10 20:45:00	40
0417-0003	2017-06-10 21:00:00	16
0417-0003	2017-06-10 21:15:00	67
0417-0003	2017-06-10 21:30:00	7
0417-0003	2017-06-10 21:45:00	90
0417-0003	2017-06-10 22:00:00	20
0417-0003	2017-06-10 22:15:00	0
0417-0003	2017-06-10 22:30:00	87
0417-0003	2017-06-10 22:45:00	0
0417-0003	2017-06-10 23:00:00	0
0417-0003	2017-06-10 23:15:00	0
0417-0003	2017-06-10 23:30:00	0
0417-0003	2017-06-10 23:45:00	0
0417-0003	2017-06-11 00:00:00	0
0417-0003	2017-06-11 00:15:00	0
0417-0003	2017-06-11 00:30:00	0
0417-0003	2017-06-11 00:45:00	0
0417-0003	2017-06-11 01:00:00	13
0417-0003	2017-06-11 01:15:00	0
0417-0003	2017-06-11 01:30:00	0
0417-0003	2017-06-11 01:45:00	7
0417-0003	2017-06-11 02:00:00	0
0417-0003	2017-06-11 02:15:00	0
0417-0003	2017-06-11 02:30:00	0
0417-0003	2017-06-11 02:45:00	0
0417-0003	2017-06-11 03:00:00	9
0417-0003	2017-06-11 03:15:00	0
0417-0003	2017-06-11 03:30:00	0
0417-0003	2017-06-11 03:45:00	0
0417-0003	2017-06-11 04:00:00	0
0417-0003	2017-06-11 04:15:00	0
0417-0003	2017-06-11 04:30:00	0
0417-0003	2017-06-11 04:45:00	0
0417-0003	2017-06-11 05:00:00	0
0417-0003	2017-06-11 05:15:00	0
0417-0003	2017-06-11 05:30:00	0
0417-0003	2017-06-11 05:45:00	0
0417-0003	2017-06-11 06:00:00	0
0417-0003	2017-06-11 06:15:00	0
0417-0003	2017-06-11 06:30:00	0
0417-0003	2017-06-11 06:45:00	0
0417-0003	2017-06-11 07:00:00	0
0417-0003	2017-06-11 07:15:00	0
0417-0003	2017-06-11 07:30:00	96
0417-0003	2017-06-11 07:45:00	49
0417-0003	2017-06-11 08:00:00	0
0417-0003	2017-06-11 08:15:00	7
0417-0003	2017-06-11 08:30:00	73
0417-0003	2017-06-11 08:45:00	166
0417-0003	2017-06-11 09:00:00	50
0417-0003	2017-06-11 09:15:00	0
0417-0003	2017-06-11 09:30:00	30
0417-0003	2017-06-11 09:45:00	142
0417-0003	2017-06-11 10:00:00	161
0417-0003	2017-06-11 10:15:00	80
0417-0003	2017-06-11 10:30:00	37
0417-0003	2017-06-11 10:45:00	158
0417-0003	2017-06-11 11:00:00	190
0417-0003	2017-06-11 11:15:00	17
0417-0003	2017-06-11 11:30:00	0
0417-0003	2017-06-11 11:45:00	9
0417-0003	2017-06-11 12:00:00	0
0417-0003	2017-06-11 12:15:00	0
0417-0003	2017-06-11 12:30:00	51
0417-0003	2017-06-11 12:45:00	75
0417-0003	2017-06-11 13:00:00	78
0417-0003	2017-06-11 13:15:00	67
0417-0003	2017-06-11 13:30:00	25
0417-0003	2017-06-11 13:45:00	305
0417-0003	2017-06-11 14:00:00	36
0417-0003	2017-06-11 14:15:00	214
0417-0003	2017-06-11 14:30:00	175
0417-0003	2017-06-11 14:45:00	458
0417-0003	2017-06-11 15:00:00	217
0417-0003	2017-06-11 15:15:00	7
0417-0003	2017-06-11 15:30:00	5
0417-0003	2017-06-11 15:45:00	204
0417-0003	2017-06-11 16:00:00	90
0417-0003	2017-06-11 16:15:00	211
0417-0003	2017-06-11 16:30:00	47
0417-0003	2017-06-11 16:45:00	0
0417-0003	2017-06-11 17:00:00	0
0417-0003	2017-06-11 17:15:00	0
0417-0003	2017-06-11 17:30:00	0
0417-0003	2017-06-11 17:45:00	0
0417-0003	2017-06-11 18:00:00	20
0417-0003	2017-06-11 18:15:00	29
0417-0003	2017-06-11 18:30:00	39
0417-0003	2017-06-11 18:45:00	32
0417-0003	2017-06-11 19:00:00	44
0417-0003	2017-06-11 19:15:00	32
0417-0003	2017-06-11 19:30:00	253
0417-0003	2017-06-11 19:45:00	715
0417-0003	2017-06-11 20:00:00	57
0417-0003	2017-06-11 20:15:00	531
0417-0003	2017-06-11 20:30:00	320
0417-0003	2017-06-11 20:45:00	6
0417-0003	2017-06-11 21:00:00	96
0417-0003	2017-06-11 21:15:00	30
0417-0003	2017-06-11 21:30:00	0
0417-0003	2017-06-11 21:45:00	19
0417-0003	2017-06-11 22:00:00	69
0417-0003	2017-06-11 22:15:00	0
0417-0003	2017-06-11 22:30:00	0
0417-0003	2017-06-11 22:45:00	183
0417-0003	2017-06-11 23:00:00	0
0417-0003	2017-06-11 23:15:00	6
0417-0003	2017-06-11 23:30:00	0
0417-0003	2017-06-11 23:45:00	0
0417-0003	2017-06-12 00:00:00	0
0417-0003	2017-06-12 00:15:00	0
0417-0003	2017-06-12 00:30:00	0
0417-0003	2017-06-12 00:45:00	0
0417-0003	2017-06-12 01:00:00	0
0417-0003	2017-06-12 01:15:00	0
0417-0003	2017-06-12 01:30:00	0
0417-0003	2017-06-12 01:45:00	0
0417-0003	2017-06-12 02:00:00	0
0417-0003	2017-06-12 02:15:00	0
0417-0003	2017-06-12 02:30:00	0
0417-0003	2017-06-12 02:45:00	0
0417-0003	2017-06-12 03:00:00	5
0417-0003	2017-06-12 03:15:00	0
0417-0003	2017-06-12 03:30:00	0
0417-0003	2017-06-12 03:45:00	0
0417-0003	2017-06-12 04:00:00	0
0417-0003	2017-06-12 04:15:00	0
0417-0003	2017-06-12 04:30:00	0
0417-0003	2017-06-12 04:45:00	0
0417-0003	2017-06-12 05:00:00	0
0417-0003	2017-06-12 05:15:00	0
0417-0003	2017-06-12 05:30:00	12
0417-0003	2017-06-12 05:45:00	0
0417-0003	2017-06-12 06:00:00	0
0417-0003	2017-06-12 06:15:00	0
0417-0003	2017-06-12 06:30:00	76
0417-0003	2017-06-12 06:45:00	206
0417-0003	2017-06-12 07:00:00	905
0417-0003	2017-06-12 07:15:00	0
0417-0003	2017-06-12 07:30:00	0
0417-0003	2017-06-12 07:45:00	221
0417-0003	2017-06-12 08:00:00	1394
0417-0003	2017-06-12 08:15:00	243
0417-0003	2017-06-12 08:30:00	304
0417-0003	2017-06-12 08:45:00	376
0417-0003	2017-06-12 09:00:00	72
0417-0003	2017-06-12 09:15:00	43
0417-0003	2017-06-12 09:30:00	15
0417-0003	2017-06-12 09:45:00	34
0417-0003	2017-06-12 10:00:00	17
0417-0003	2017-06-12 10:15:00	22
0417-0003	2017-06-12 10:30:00	269
0417-0003	2017-06-12 10:45:00	32
0417-0003	2017-06-12 11:00:00	8
0417-0003	2017-06-12 11:15:00	13
0417-0003	2017-06-12 11:30:00	43
0417-0003	2017-06-12 11:45:00	0
0417-0003	2017-06-12 12:00:00	0
0417-0003	2017-06-12 12:15:00	0
0417-0003	2017-06-12 12:30:00	504
0417-0003	2017-06-12 12:45:00	790
0417-0003	2017-06-12 13:00:00	97
0417-0003	2017-06-12 13:15:00	614
0417-0003	2017-06-12 13:30:00	352
0417-0003	2017-06-12 13:45:00	677
0417-0003	2017-06-12 14:00:00	7
0417-0003	2017-06-12 14:15:00	6
0417-0003	2017-06-12 14:30:00	22
0417-0003	2017-06-12 14:45:00	45
0417-0003	2017-06-12 15:00:00	20
0417-0003	2017-06-12 15:15:00	0
0417-0003	2017-06-12 15:30:00	152
0417-0003	2017-06-12 15:45:00	37
0417-0003	2017-06-12 16:00:00	0
0417-0003	2017-06-12 16:15:00	0
0417-0003	2017-06-12 16:30:00	40
0417-0003	2017-06-12 16:45:00	250
0417-0003	2017-06-12 17:00:00	102
0417-0003	2017-06-12 17:15:00	159
0417-0003	2017-06-12 17:30:00	870
0417-0003	2017-06-12 17:45:00	476
0417-0003	2017-06-12 18:00:00	0
0417-0003	2017-06-12 18:15:00	0
0417-0003	2017-06-12 18:30:00	847
0417-0003	2017-06-12 18:45:00	445
0417-0003	2017-06-12 19:00:00	100
0417-0003	2017-06-12 19:15:00	112
0417-0003	2017-06-12 19:30:00	37
0417-0003	2017-06-12 19:45:00	105
0417-0003	2017-06-12 20:00:00	18
0417-0003	2017-06-12 20:15:00	10
0417-0003	2017-06-12 20:30:00	0
0417-0003	2017-06-12 20:45:00	0
0417-0003	2017-06-12 21:00:00	144
0417-0003	2017-06-12 21:15:00	105
0417-0003	2017-06-12 21:30:00	0
0417-0003	2017-06-12 21:45:00	9
0417-0003	2017-06-12 22:00:00	0
0417-0003	2017-06-12 22:15:00	106
0417-0003	2017-06-12 22:30:00	116
0417-0003	2017-06-12 22:45:00	44
0417-0003	2017-06-12 23:00:00	215
0417-0003	2017-06-12 23:15:00	0
0417-0003	2017-06-12 23:30:00	0
0417-0003	2017-06-12 23:45:00	0
0417-0003	2017-06-13 00:00:00	0
0417-0003	2017-06-13 00:15:00	9
0417-0003	2017-06-13 00:30:00	0
0417-0003	2017-06-13 00:45:00	0
0417-0003	2017-06-13 01:00:00	0
0417-0003	2017-06-13 01:15:00	0
0417-0003	2017-06-13 01:30:00	0
0417-0003	2017-06-13 01:45:00	0
0417-0003	2017-06-13 02:00:00	0
0417-0003	2017-06-13 02:15:00	0
0417-0003	2017-06-13 02:30:00	0
0417-0003	2017-06-13 02:45:00	0
0417-0003	2017-06-13 03:00:00	0
0417-0003	2017-06-13 03:15:00	7
0417-0003	2017-06-13 03:30:00	0
0417-0003	2017-06-13 03:45:00	0
0417-0003	2017-06-13 04:00:00	0
0417-0003	2017-06-13 04:15:00	0
0417-0003	2017-06-13 04:30:00	0
0417-0003	2017-06-13 04:45:00	0
0417-0003	2017-06-13 05:00:00	0
0417-0003	2017-06-13 05:15:00	0
0417-0003	2017-06-13 05:30:00	0
0417-0003	2017-06-13 05:45:00	0
0417-0003	2017-06-13 06:00:00	0
0417-0003	2017-06-13 06:15:00	0
0417-0003	2017-06-13 06:30:00	74
0417-0003	2017-06-13 06:45:00	90
0417-0003	2017-06-13 07:00:00	1037
0417-0003	2017-06-13 07:15:00	0
0417-0003	2017-06-13 07:30:00	0
0417-0003	2017-06-13 07:45:00	294
0417-0003	2017-06-13 08:00:00	440
0417-0003	2017-06-13 08:15:00	129
0417-0003	2017-06-13 08:30:00	34
0417-0003	2017-06-13 08:45:00	314
0417-0003	2017-06-13 09:00:00	18
0417-0003	2017-06-13 09:15:00	17
0417-0003	2017-06-13 09:30:00	33
0417-0003	2017-06-13 09:45:00	0
0417-0003	2017-06-13 10:00:00	40
0417-0003	2017-06-13 10:15:00	7
0417-0003	2017-06-13 10:30:00	107
0417-0003	2017-06-13 10:45:00	36
0417-0003	2017-06-13 11:00:00	0
0417-0003	2017-06-13 11:15:00	0
0417-0003	2017-06-13 11:30:00	0
0417-0003	2017-06-13 11:45:00	0
0417-0003	2017-06-13 12:00:00	0
0417-0003	2017-06-13 12:15:00	0
0417-0003	2017-06-13 12:30:00	718
0417-0003	2017-06-13 12:45:00	432
0417-0003	2017-06-13 13:00:00	0
0417-0003	2017-06-13 13:15:00	34
0417-0003	2017-06-13 13:30:00	0
0417-0003	2017-06-13 13:45:00	0
0417-0003	2017-06-13 14:00:00	0
0417-0003	2017-06-13 14:15:00	0
0417-0003	2017-06-13 14:30:00	0
0417-0003	2017-06-13 14:45:00	0
0417-0003	2017-06-13 15:00:00	0
0417-0003	2017-06-13 15:15:00	0
0417-0003	2017-06-13 15:30:00	0
0417-0003	2017-06-13 15:45:00	0
0417-0003	2017-06-13 16:00:00	0
0417-0003	2017-06-13 16:15:00	0
0417-0003	2017-06-13 16:30:00	0
0417-0003	2017-06-13 16:45:00	0
0417-0003	2017-06-13 17:00:00	0
0417-0003	2017-06-13 17:15:00	0
0417-0003	2017-06-13 17:30:00	0
0417-0003	2017-06-13 17:45:00	0
0417-0003	2017-06-13 18:00:00	0
0417-0003	2017-06-13 18:15:00	0
0417-0003	2017-06-13 18:30:00	0
0417-0003	2017-06-13 18:45:00	0
0417-0003	2017-06-13 19:00:00	0
0417-0003	2017-06-13 19:15:00	0
0417-0003	2017-06-13 19:30:00	0
0417-0003	2017-06-13 19:45:00	0
0417-0003	2017-06-13 20:00:00	0
0417-0003	2017-06-13 20:15:00	0
0417-0003	2017-06-13 20:30:00	0
0417-0003	2017-06-13 20:45:00	0
0417-0003	2017-06-13 21:00:00	0
0417-0003	2017-06-13 21:15:00	0
0417-0003	2017-06-13 21:30:00	0
0417-0003	2017-06-13 21:45:00	0
0417-0003	2017-06-13 22:00:00	0
0417-0003	2017-06-13 22:15:00	0
0417-0003	2017-06-13 22:30:00	0
0417-0003	2017-06-13 22:45:00	0
0417-0003	2017-06-13 23:00:00	0
0417-0003	2017-06-13 23:15:00	0
0417-0003	2017-06-13 23:30:00	0
0417-0003	2017-06-13 23:45:00	0
