## Supplementary Data 2 for "Digital phenotyping by consumer wearables identifies sleep-associated markers of cardiovascular disease risk and biological aging": ActivityTable_0417-0006-NHC.tsv

0417-0006	2017-06-14 00:00:00	0
0417-0006	2017-06-14 00:15:00	0
0417-0006	2017-06-14 00:30:00	0
0417-0006	2017-06-14 00:45:00	0
0417-0006	2017-06-14 01:00:00	0
0417-0006	2017-06-14 01:15:00	0
0417-0006	2017-06-14 01:30:00	0
0417-0006	2017-06-14 01:45:00	0
0417-0006	2017-06-14 02:00:00	0
0417-0006	2017-06-14 02:15:00	0
0417-0006	2017-06-14 02:30:00	0
0417-0006	2017-06-14 02:45:00	0
0417-0006	2017-06-14 03:00:00	0
0417-0006	2017-06-14 03:15:00	0
0417-0006	2017-06-14 03:30:00	0
0417-0006	2017-06-14 03:45:00	0
0417-0006	2017-06-14 04:00:00	0
0417-0006	2017-06-14 04:15:00	0
0417-0006	2017-06-14 04:30:00	0
0417-0006	2017-06-14 04:45:00	0
0417-0006	2017-06-14 05:00:00	0
0417-0006	2017-06-14 05:15:00	0
0417-0006	2017-06-14 05:30:00	0
0417-0006	2017-06-14 05:45:00	0
0417-0006	2017-06-14 06:00:00	0
0417-0006	2017-06-14 06:15:00	0
0417-0006	2017-06-14 06:30:00	0
0417-0006	2017-06-14 06:45:00	0
0417-0006	2017-06-14 07:00:00	0
0417-0006	2017-06-14 07:15:00	0
0417-0006	2017-06-14 07:30:00	0
0417-0006	2017-06-14 07:45:00	0
0417-0006	2017-06-14 08:00:00	0
0417-0006	2017-06-14 08:15:00	0
0417-0006	2017-06-14 08:30:00	0
0417-0006	2017-06-14 08:45:00	0
0417-0006	2017-06-14 09:00:00	0
0417-0006	2017-06-14 09:15:00	0
0417-0006	2017-06-14 09:30:00	0
0417-0006	2017-06-14 09:45:00	0
0417-0006	2017-06-14 10:00:00	0
0417-0006	2017-06-14 10:15:00	0
0417-0006	2017-06-14 10:30:00	0
0417-0006	2017-06-14 10:45:00	0
0417-0006	2017-06-14 11:00:00	0
0417-0006	2017-06-14 11:15:00	0
0417-0006	2017-06-14 11:30:00	0
0417-0006	2017-06-14 11:45:00	0
0417-0006	2017-06-14 12:00:00	92
0417-0006	2017-06-14 12:15:00	434
0417-0006	2017-06-14 12:30:00	841
0417-0006	2017-06-14 12:45:00	688
0417-0006	2017-06-14 13:00:00	36
0417-0006	2017-06-14 13:15:00	336
0417-0006	2017-06-14 13:30:00	174
0417-0006	2017-06-14 13:45:00	392
0417-0006	2017-06-14 14:00:00	160
0417-0006	2017-06-14 14:15:00	575
0417-0006	2017-06-14 14:30:00	685
0417-0006	2017-06-14 14:45:00	410
0417-0006	2017-06-14 15:00:00	83
0417-0006	2017-06-14 15:15:00	197
0417-0006	2017-06-14 15:30:00	51
0417-0006	2017-06-14 15:45:00	174
0417-0006	2017-06-14 16:00:00	61
0417-0006	2017-06-14 16:15:00	154
0417-0006	2017-06-14 16:30:00	138
0417-0006	2017-06-14 16:45:00	222
0417-0006	2017-06-14 17:00:00	249
0417-0006	2017-06-14 17:15:00	23
0417-0006	2017-06-14 17:30:00	78
0417-0006	2017-06-14 17:45:00	14
0417-0006	2017-06-14 18:00:00	37
0417-0006	2017-06-14 18:15:00	163
0417-0006	2017-06-14 18:30:00	9
0417-0006	2017-06-14 18:45:00	43
0417-0006	2017-06-14 19:00:00	80
0417-0006	2017-06-14 19:15:00	33
0417-0006	2017-06-14 19:30:00	0
0417-0006	2017-06-14 19:45:00	48
0417-0006	2017-06-14 20:00:00	400
0417-0006	2017-06-14 20:15:00	24
0417-0006	2017-06-14 20:30:00	81
0417-0006	2017-06-14 20:45:00	104
0417-0006	2017-06-14 21:00:00	101
0417-0006	2017-06-14 21:15:00	518
0417-0006	2017-06-14 21:30:00	22
0417-0006	2017-06-14 21:45:00	199
0417-0006	2017-06-14 22:00:00	58
0417-0006	2017-06-14 22:15:00	90
0417-0006	2017-06-14 22:30:00	77
0417-0006	2017-06-14 22:45:00	40
0417-0006	2017-06-14 23:00:00	0
0417-0006	2017-06-14 23:15:00	0
0417-0006	2017-06-14 23:30:00	0
0417-0006	2017-06-14 23:45:00	0
0417-0006	2017-06-15 00:00:00	0
0417-0006	2017-06-15 00:15:00	0
0417-0006	2017-06-15 00:30:00	0
0417-0006	2017-06-15 00:45:00	0
0417-0006	2017-06-15 01:00:00	0
0417-0006	2017-06-15 01:15:00	0
0417-0006	2017-06-15 01:30:00	0
0417-0006	2017-06-15 01:45:00	0
0417-0006	2017-06-15 02:00:00	0
0417-0006	2017-06-15 02:15:00	0
0417-0006	2017-06-15 02:30:00	0
0417-0006	2017-06-15 02:45:00	22
0417-0006	2017-06-15 03:00:00	0
0417-0006	2017-06-15 03:15:00	0
0417-0006	2017-06-15 03:30:00	0
0417-0006	2017-06-15 03:45:00	0
0417-0006	2017-06-15 04:00:00	0
0417-0006	2017-06-15 04:15:00	0
0417-0006	2017-06-15 04:30:00	0
0417-0006	2017-06-15 04:45:00	0
0417-0006	2017-06-15 05:00:00	0
0417-0006	2017-06-15 05:15:00	0
0417-0006	2017-06-15 05:30:00	0
0417-0006	2017-06-15 05:45:00	0
0417-0006	2017-06-15 06:00:00	0
0417-0006	2017-06-15 06:15:00	0
0417-0006	2017-06-15 06:30:00	0
0417-0006	2017-06-15 06:45:00	0
0417-0006	2017-06-15 07:00:00	141
0417-0006	2017-06-15 07:15:00	305
0417-0006	2017-06-15 07:30:00	400
0417-0006	2017-06-15 07:45:00	355
0417-0006	2017-06-15 08:00:00	712
0417-0006	2017-06-15 08:15:00	667
0417-0006	2017-06-15 08:30:00	869
0417-0006	2017-06-15 08:45:00	144
0417-0006	2017-06-15 09:00:00	148
0417-0006	2017-06-15 09:15:00	50
0417-0006	2017-06-15 09:30:00	467
0417-0006	2017-06-15 09:45:00	259
0417-0006	2017-06-15 10:00:00	15
0417-0006	2017-06-15 10:15:00	24
0417-0006	2017-06-15 10:30:00	209
0417-0006	2017-06-15 10:45:00	41
0417-0006	2017-06-15 11:00:00	86
0417-0006	2017-06-15 11:15:00	224
0417-0006	2017-06-15 11:30:00	104
0417-0006	2017-06-15 11:45:00	7
0417-0006	2017-06-15 12:00:00	31
0417-0006	2017-06-15 12:15:00	539
0417-0006	2017-06-15 12:30:00	451
0417-0006	2017-06-15 12:45:00	464
0417-0006	2017-06-15 13:00:00	630
0417-0006	2017-06-15 13:15:00	813
0417-0006	2017-06-15 13:30:00	890
0417-0006	2017-06-15 13:45:00	117
0417-0006	2017-06-15 14:00:00	28
0417-0006	2017-06-15 14:15:00	33
0417-0006	2017-06-15 14:30:00	25
0417-0006	2017-06-15 14:45:00	41
0417-0006	2017-06-15 15:00:00	0
0417-0006	2017-06-15 15:15:00	19
0417-0006	2017-06-15 15:30:00	108
0417-0006	2017-06-15 15:45:00	99
0417-0006	2017-06-15 16:00:00	11
0417-0006	2017-06-15 16:15:00	40
0417-0006	2017-06-15 16:30:00	66
0417-0006	2017-06-15 16:45:00	302
0417-0006	2017-06-15 17:00:00	641
0417-0006	2017-06-15 17:15:00	481
0417-0006	2017-06-15 17:30:00	130
0417-0006	2017-06-15 17:45:00	563
0417-0006	2017-06-15 18:00:00	144
0417-0006	2017-06-15 18:15:00	477
0417-0006	2017-06-15 18:30:00	531
0417-0006	2017-06-15 18:45:00	11
0417-0006	2017-06-15 19:00:00	15
0417-0006	2017-06-15 19:15:00	98
0417-0006	2017-06-15 19:30:00	10
0417-0006	2017-06-15 19:45:00	38
0417-0006	2017-06-15 20:00:00	17
0417-0006	2017-06-15 20:15:00	448
0417-0006	2017-06-15 20:30:00	16
0417-0006	2017-06-15 20:45:00	129
0417-0006	2017-06-15 21:00:00	32
0417-0006	2017-06-15 21:15:00	516
0417-0006	2017-06-15 21:30:00	158
0417-0006	2017-06-15 21:45:00	108
0417-0006	2017-06-15 22:00:00	250
0417-0006	2017-06-15 22:15:00	10
0417-0006	2017-06-15 22:30:00	138
0417-0006	2017-06-15 22:45:00	30
0417-0006	2017-06-15 23:00:00	0
0417-0006	2017-06-15 23:15:00	0
0417-0006	2017-06-15 23:30:00	0
0417-0006	2017-06-15 23:45:00	0
0417-0006	2017-06-16 00:00:00	0
0417-0006	2017-06-16 00:15:00	0
0417-0006	2017-06-16 00:30:00	0
0417-0006	2017-06-16 00:45:00	0
0417-0006	2017-06-16 01:00:00	0
0417-0006	2017-06-16 01:15:00	0
0417-0006	2017-06-16 01:30:00	0
0417-0006	2017-06-16 01:45:00	0
0417-0006	2017-06-16 02:00:00	35
0417-0006	2017-06-16 02:15:00	0
0417-0006	2017-06-16 02:30:00	0
0417-0006	2017-06-16 02:45:00	0
0417-0006	2017-06-16 03:00:00	0
0417-0006	2017-06-16 03:15:00	0
0417-0006	2017-06-16 03:30:00	0
0417-0006	2017-06-16 03:45:00	0
0417-0006	2017-06-16 04:00:00	0
0417-0006	2017-06-16 04:15:00	0
0417-0006	2017-06-16 04:30:00	0
0417-0006	2017-06-16 04:45:00	0
0417-0006	2017-06-16 05:00:00	0
0417-0006	2017-06-16 05:15:00	0
0417-0006	2017-06-16 05:30:00	0
0417-0006	2017-06-16 05:45:00	0
0417-0006	2017-06-16 06:00:00	0
0417-0006	2017-06-16 06:15:00	0
0417-0006	2017-06-16 06:30:00	0
0417-0006	2017-06-16 06:45:00	0
0417-0006	2017-06-16 07:00:00	410
0417-0006	2017-06-16 07:15:00	144
0417-0006	2017-06-16 07:30:00	293
0417-0006	2017-06-16 07:45:00	409
0417-0006	2017-06-16 08:00:00	628
0417-0006	2017-06-16 08:15:00	735
0417-0006	2017-06-16 08:30:00	870
0417-0006	2017-06-16 08:45:00	66
0417-0006	2017-06-16 09:00:00	55
0417-0006	2017-06-16 09:15:00	171
0417-0006	2017-06-16 09:30:00	72
0417-0006	2017-06-16 09:45:00	17
0417-0006	2017-06-16 10:00:00	121
0417-0006	2017-06-16 10:15:00	126
0417-0006	2017-06-16 10:30:00	143
0417-0006	2017-06-16 10:45:00	14
0417-0006	2017-06-16 11:00:00	209
0417-0006	2017-06-16 11:15:00	253
0417-0006	2017-06-16 11:30:00	505
0417-0006	2017-06-16 11:45:00	507
0417-0006	2017-06-16 12:00:00	247
0417-0006	2017-06-16 12:15:00	670
0417-0006	2017-06-16 12:30:00	389
0417-0006	2017-06-16 12:45:00	452
0417-0006	2017-06-16 13:00:00	67
0417-0006	2017-06-16 13:15:00	12
0417-0006	2017-06-16 13:30:00	32
0417-0006	2017-06-16 13:45:00	16
0417-0006	2017-06-16 14:00:00	0
0417-0006	2017-06-16 14:15:00	13
0417-0006	2017-06-16 14:30:00	0
0417-0006	2017-06-16 14:45:00	67
0417-0006	2017-06-16 15:00:00	29
0417-0006	2017-06-16 15:15:00	128
0417-0006	2017-06-16 15:30:00	19
0417-0006	2017-06-16 15:45:00	0
0417-0006	2017-06-16 16:00:00	0
0417-0006	2017-06-16 16:15:00	63
0417-0006	2017-06-16 16:30:00	39
0417-0006	2017-06-16 16:45:00	218
0417-0006	2017-06-16 17:00:00	58
0417-0006	2017-06-16 17:15:00	166
0417-0006	2017-06-16 17:30:00	36
0417-0006	2017-06-16 17:45:00	159
0417-0006	2017-06-16 18:00:00	43
0417-0006	2017-06-16 18:15:00	694
0417-0006	2017-06-16 18:30:00	391
0417-0006	2017-06-16 18:45:00	465
0417-0006	2017-06-16 19:00:00	211
0417-0006	2017-06-16 19:15:00	17
0417-0006	2017-06-16 19:30:00	0
0417-0006	2017-06-16 19:45:00	177
0417-0006	2017-06-16 20:00:00	51
0417-0006	2017-06-16 20:15:00	595
0417-0006	2017-06-16 20:30:00	30
0417-0006	2017-06-16 20:45:00	37
0417-0006	2017-06-16 21:00:00	0
0417-0006	2017-06-16 21:15:00	24
0417-0006	2017-06-16 21:30:00	491
0417-0006	2017-06-16 21:45:00	122
0417-0006	2017-06-16 22:00:00	172
0417-0006	2017-06-16 22:15:00	16
0417-0006	2017-06-16 22:30:00	0
0417-0006	2017-06-16 22:45:00	145
0417-0006	2017-06-16 23:00:00	111
0417-0006	2017-06-16 23:15:00	0
0417-0006	2017-06-16 23:30:00	0
0417-0006	2017-06-16 23:45:00	0
0417-0006	2017-06-17 00:00:00	0
0417-0006	2017-06-17 00:15:00	0
0417-0006	2017-06-17 00:30:00	0
0417-0006	2017-06-17 00:45:00	0
0417-0006	2017-06-17 01:00:00	0
0417-0006	2017-06-17 01:15:00	0
0417-0006	2017-06-17 01:30:00	0
0417-0006	2017-06-17 01:45:00	0
0417-0006	2017-06-17 02:00:00	0
0417-0006	2017-06-17 02:15:00	0
0417-0006	2017-06-17 02:30:00	0
0417-0006	2017-06-17 02:45:00	0
0417-0006	2017-06-17 03:00:00	0
0417-0006	2017-06-17 03:15:00	0
0417-0006	2017-06-17 03:30:00	0
0417-0006	2017-06-17 03:45:00	0
0417-0006	2017-06-17 04:00:00	0
0417-0006	2017-06-17 04:15:00	0
0417-0006	2017-06-17 04:30:00	0
0417-0006	2017-06-17 04:45:00	0
0417-0006	2017-06-17 05:00:00	0
0417-0006	2017-06-17 05:15:00	0
0417-0006	2017-06-17 05:30:00	0
0417-0006	2017-06-17 05:45:00	23
0417-0006	2017-06-17 06:00:00	0
0417-0006	2017-06-17 06:15:00	0
0417-0006	2017-06-17 06:30:00	0
0417-0006	2017-06-17 06:45:00	0
0417-0006	2017-06-17 07:00:00	0
0417-0006	2017-06-17 07:15:00	307
0417-0006	2017-06-17 07:30:00	318
0417-0006	2017-06-17 07:45:00	1093
0417-0006	2017-06-17 08:00:00	732
0417-0006	2017-06-17 08:15:00	215
0417-0006	2017-06-17 08:30:00	442
0417-0006	2017-06-17 08:45:00	1113
0417-0006	2017-06-17 09:00:00	297
0417-0006	2017-06-17 09:15:00	173
0417-0006	2017-06-17 09:30:00	139
0417-0006	2017-06-17 09:45:00	202
0417-0006	2017-06-17 10:00:00	390
0417-0006	2017-06-17 10:15:00	833
0417-0006	2017-06-17 10:30:00	6
0417-0006	2017-06-17 10:45:00	0
0417-0006	2017-06-17 11:00:00	112
0417-0006	2017-06-17 11:15:00	671
0417-0006	2017-06-17 11:30:00	600
0417-0006	2017-06-17 11:45:00	168
0417-0006	2017-06-17 12:00:00	0
0417-0006	2017-06-17 12:15:00	69
0417-0006	2017-06-17 12:30:00	1108
0417-0006	2017-06-17 12:45:00	937
0417-0006	2017-06-17 13:00:00	7
0417-0006	2017-06-17 13:15:00	36
0417-0006	2017-06-17 13:30:00	21
0417-0006	2017-06-17 13:45:00	51
0417-0006	2017-06-17 14:00:00	372
0417-0006	2017-06-17 14:15:00	1112
0417-0006	2017-06-17 14:30:00	274
0417-0006	2017-06-17 14:45:00	457
0417-0006	2017-06-17 15:00:00	72
0417-0006	2017-06-17 15:15:00	36
0417-0006	2017-06-17 15:30:00	58
0417-0006	2017-06-17 15:45:00	30
0417-0006	2017-06-17 16:00:00	159
0417-0006	2017-06-17 16:15:00	7
0417-0006	2017-06-17 16:30:00	0
0417-0006	2017-06-17 16:45:00	371
0417-0006	2017-06-17 17:00:00	115
0417-0006	2017-06-17 17:15:00	636
0417-0006	2017-06-17 17:30:00	359
0417-0006	2017-06-17 17:45:00	195
0417-0006	2017-06-17 18:00:00	36
0417-0006	2017-06-17 18:15:00	24
0417-0006	2017-06-17 18:30:00	75
0417-0006	2017-06-17 18:45:00	230
0417-0006	2017-06-17 19:00:00	88
0417-0006	2017-06-17 19:15:00	59
0417-0006	2017-06-17 19:30:00	79
0417-0006	2017-06-17 19:45:00	45
0417-0006	2017-06-17 20:00:00	9
0417-0006	2017-06-17 20:15:00	147
0417-0006	2017-06-17 20:30:00	120
0417-0006	2017-06-17 20:45:00	0
0417-0006	2017-06-17 21:00:00	0
0417-0006	2017-06-17 21:15:00	26
0417-0006	2017-06-17 21:30:00	16
0417-0006	2017-06-17 21:45:00	435
0417-0006	2017-06-17 22:00:00	121
0417-0006	2017-06-17 22:15:00	145
0417-0006	2017-06-17 22:30:00	369
0417-0006	2017-06-17 22:45:00	723
0417-0006	2017-06-17 23:00:00	866
0417-0006	2017-06-17 23:15:00	848
0417-0006	2017-06-17 23:30:00	114
0417-0006	2017-06-17 23:45:00	8
0417-0006	2017-06-18 00:00:00	47
0417-0006	2017-06-18 00:15:00	0
0417-0006	2017-06-18 00:30:00	0
0417-0006	2017-06-18 00:45:00	0
0417-0006	2017-06-18 01:00:00	0
0417-0006	2017-06-18 01:15:00	0
0417-0006	2017-06-18 01:30:00	0
0417-0006	2017-06-18 01:45:00	0
0417-0006	2017-06-18 02:00:00	0
0417-0006	2017-06-18 02:15:00	0
0417-0006	2017-06-18 02:30:00	0
0417-0006	2017-06-18 02:45:00	0
0417-0006	2017-06-18 03:00:00	0
0417-0006	2017-06-18 03:15:00	0
0417-0006	2017-06-18 03:30:00	0
0417-0006	2017-06-18 03:45:00	0
0417-0006	2017-06-18 04:00:00	0
0417-0006	2017-06-18 04:15:00	0
0417-0006	2017-06-18 04:30:00	0
0417-0006	2017-06-18 04:45:00	0
0417-0006	2017-06-18 05:00:00	0
0417-0006	2017-06-18 05:15:00	0
0417-0006	2017-06-18 05:30:00	19
0417-0006	2017-06-18 05:45:00	0
0417-0006	2017-06-18 06:00:00	0
0417-0006	2017-06-18 06:15:00	0
0417-0006	2017-06-18 06:30:00	0
0417-0006	2017-06-18 06:45:00	0
0417-0006	2017-06-18 07:00:00	0
0417-0006	2017-06-18 07:15:00	216
0417-0006	2017-06-18 07:30:00	605
0417-0006	2017-06-18 07:45:00	267
0417-0006	2017-06-18 08:00:00	935
0417-0006	2017-06-18 08:15:00	106
0417-0006	2017-06-18 08:30:00	24
0417-0006	2017-06-18 08:45:00	0
0417-0006	2017-06-18 09:00:00	5
0417-0006	2017-06-18 09:15:00	0
0417-0006	2017-06-18 09:30:00	45
0417-0006	2017-06-18 09:45:00	824
0417-0006	2017-06-18 10:00:00	897
0417-0006	2017-06-18 10:15:00	54
0417-0006	2017-06-18 10:30:00	5
0417-0006	2017-06-18 10:45:00	174
0417-0006	2017-06-18 11:00:00	32
0417-0006	2017-06-18 11:15:00	481
0417-0006	2017-06-18 11:30:00	246
0417-0006	2017-06-18 11:45:00	935
0417-0006	2017-06-18 12:00:00	834
0417-0006	2017-06-18 12:15:00	623
0417-0006	2017-06-18 12:30:00	105
0417-0006	2017-06-18 12:45:00	41
0417-0006	2017-06-18 13:00:00	239
0417-0006	2017-06-18 13:15:00	0
0417-0006	2017-06-18 13:30:00	163
0417-0006	2017-06-18 13:45:00	0
0417-0006	2017-06-18 14:00:00	0
0417-0006	2017-06-18 14:15:00	0
0417-0006	2017-06-18 14:30:00	0
0417-0006	2017-06-18 14:45:00	0
0417-0006	2017-06-18 15:00:00	8
0417-0006	2017-06-18 15:15:00	6
0417-0006	2017-06-18 15:30:00	0
0417-0006	2017-06-18 15:45:00	328
0417-0006	2017-06-18 16:00:00	0
0417-0006	2017-06-18 16:15:00	47
0417-0006	2017-06-18 16:30:00	278
0417-0006	2017-06-18 16:45:00	42
0417-0006	2017-06-18 17:00:00	32
0417-0006	2017-06-18 17:15:00	21
0417-0006	2017-06-18 17:30:00	0
0417-0006	2017-06-18 17:45:00	0
0417-0006	2017-06-18 18:00:00	0
0417-0006	2017-06-18 18:15:00	224
0417-0006	2017-06-18 18:30:00	17
0417-0006	2017-06-18 18:45:00	47
0417-0006	2017-06-18 19:00:00	168
0417-0006	2017-06-18 19:15:00	26
0417-0006	2017-06-18 19:30:00	29
0417-0006	2017-06-18 19:45:00	27
0417-0006	2017-06-18 20:00:00	46
0417-0006	2017-06-18 20:15:00	10
0417-0006	2017-06-18 20:30:00	51
0417-0006	2017-06-18 20:45:00	6
0417-0006	2017-06-18 21:00:00	0
0417-0006	2017-06-18 21:15:00	39
0417-0006	2017-06-18 21:30:00	0
0417-0006	2017-06-18 21:45:00	380
0417-0006	2017-06-18 22:00:00	144
0417-0006	2017-06-18 22:15:00	92
0417-0006	2017-06-18 22:30:00	139
0417-0006	2017-06-18 22:45:00	0
0417-0006	2017-06-18 23:00:00	0
0417-0006	2017-06-18 23:15:00	29
0417-0006	2017-06-18 23:30:00	0
0417-0006	2017-06-18 23:45:00	0
0417-0006	2017-06-19 00:00:00	0
0417-0006	2017-06-19 00:15:00	0
0417-0006	2017-06-19 00:30:00	0
0417-0006	2017-06-19 00:45:00	0
0417-0006	2017-06-19 01:00:00	0
0417-0006	2017-06-19 01:15:00	0
0417-0006	2017-06-19 01:30:00	0
0417-0006	2017-06-19 01:45:00	0
0417-0006	2017-06-19 02:00:00	0
0417-0006	2017-06-19 02:15:00	49
0417-0006	2017-06-19 02:30:00	8
0417-0006	2017-06-19 02:45:00	0
0417-0006	2017-06-19 03:00:00	0
0417-0006	2017-06-19 03:15:00	0
0417-0006	2017-06-19 03:30:00	0
0417-0006	2017-06-19 03:45:00	0
0417-0006	2017-06-19 04:00:00	0
0417-0006	2017-06-19 04:15:00	0
0417-0006	2017-06-19 04:30:00	0
0417-0006	2017-06-19 04:45:00	0
0417-0006	2017-06-19 05:00:00	0
0417-0006	2017-06-19 05:15:00	0
0417-0006	2017-06-19 05:30:00	0
0417-0006	2017-06-19 05:45:00	0
0417-0006	2017-06-19 06:00:00	0
0417-0006	2017-06-19 06:15:00	0
0417-0006	2017-06-19 06:30:00	0
0417-0006	2017-06-19 06:45:00	0
0417-0006	2017-06-19 07:00:00	220
0417-0006	2017-06-19 07:15:00	127
0417-0006	2017-06-19 07:30:00	319
0417-0006	2017-06-19 07:45:00	0
0417-0006	2017-06-19 08:00:00	749
0417-0006	2017-06-19 08:15:00	908
0417-0006	2017-06-19 08:30:00	88
0417-0006	2017-06-19 08:45:00	124
0417-0006	2017-06-19 09:00:00	0
0417-0006	2017-06-19 09:15:00	0
0417-0006	2017-06-19 09:30:00	0
0417-0006	2017-06-19 09:45:00	0
0417-0006	2017-06-19 10:00:00	0
0417-0006	2017-06-19 10:15:00	0
0417-0006	2017-06-19 10:30:00	0
0417-0006	2017-06-19 10:45:00	0
0417-0006	2017-06-19 11:00:00	0
0417-0006	2017-06-19 11:15:00	0
0417-0006	2017-06-19 11:30:00	0
0417-0006	2017-06-19 11:45:00	0
0417-0006	2017-06-19 12:00:00	0
0417-0006	2017-06-19 12:15:00	0
0417-0006	2017-06-19 12:30:00	0
0417-0006	2017-06-19 12:45:00	0
0417-0006	2017-06-19 13:00:00	0
0417-0006	2017-06-19 13:15:00	0
0417-0006	2017-06-19 13:30:00	0
0417-0006	2017-06-19 13:45:00	0
0417-0006	2017-06-19 14:00:00	0
0417-0006	2017-06-19 14:15:00	0
0417-0006	2017-06-19 14:30:00	0
0417-0006	2017-06-19 14:45:00	0
0417-0006	2017-06-19 15:00:00	0
0417-0006	2017-06-19 15:15:00	0
0417-0006	2017-06-19 15:30:00	0
0417-0006	2017-06-19 15:45:00	0
0417-0006	2017-06-19 16:00:00	0
0417-0006	2017-06-19 16:15:00	0
0417-0006	2017-06-19 16:30:00	0
0417-0006	2017-06-19 16:45:00	0
0417-0006	2017-06-19 17:00:00	0
0417-0006	2017-06-19 17:15:00	0
0417-0006	2017-06-19 17:30:00	0
0417-0006	2017-06-19 17:45:00	0
0417-0006	2017-06-19 18:00:00	0
0417-0006	2017-06-19 18:15:00	0
0417-0006	2017-06-19 18:30:00	0
0417-0006	2017-06-19 18:45:00	0
0417-0006	2017-06-19 19:00:00	0
0417-0006	2017-06-19 19:15:00	0
0417-0006	2017-06-19 19:30:00	0
0417-0006	2017-06-19 19:45:00	0
0417-0006	2017-06-19 20:00:00	0
0417-0006	2017-06-19 20:15:00	0
0417-0006	2017-06-19 20:30:00	0
0417-0006	2017-06-19 20:45:00	0
0417-0006	2017-06-19 21:00:00	0
0417-0006	2017-06-19 21:15:00	0
0417-0006	2017-06-19 21:30:00	0
0417-0006	2017-06-19 21:45:00	0
0417-0006	2017-06-19 22:00:00	0
0417-0006	2017-06-19 22:15:00	0
0417-0006	2017-06-19 22:30:00	0
0417-0006	2017-06-19 22:45:00	0
0417-0006	2017-06-19 23:00:00	0
0417-0006	2017-06-19 23:15:00	0
0417-0006	2017-06-19 23:30:00	0
0417-0006	2017-06-19 23:45:00	0
