## Supplementary Data 2 for "Digital phenotyping by consumer wearables identifies sleep-associated markers of cardiovascular disease risk and biological aging": ActivityTable_0417-0011-NHC.tsv

0417-0011	2017-05-22 00:00:00	0
0417-0011	2017-05-22 00:15:00	0
0417-0011	2017-05-22 00:30:00	0
0417-0011	2017-05-22 00:45:00	0
0417-0011	2017-05-22 01:00:00	0
0417-0011	2017-05-22 01:15:00	0
0417-0011	2017-05-22 01:30:00	0
0417-0011	2017-05-22 01:45:00	0
0417-0011	2017-05-22 02:00:00	0
0417-0011	2017-05-22 02:15:00	0
0417-0011	2017-05-22 02:30:00	0
0417-0011	2017-05-22 02:45:00	0
0417-0011	2017-05-22 03:00:00	0
0417-0011	2017-05-22 03:15:00	0
0417-0011	2017-05-22 03:30:00	0
0417-0011	2017-05-22 03:45:00	0
0417-0011	2017-05-22 04:00:00	0
0417-0011	2017-05-22 04:15:00	0
0417-0011	2017-05-22 04:30:00	0
0417-0011	2017-05-22 04:45:00	0
0417-0011	2017-05-22 05:00:00	0
0417-0011	2017-05-22 05:15:00	0
0417-0011	2017-05-22 05:30:00	0
0417-0011	2017-05-22 05:45:00	0
0417-0011	2017-05-22 06:00:00	0
0417-0011	2017-05-22 06:15:00	0
0417-0011	2017-05-22 06:30:00	0
0417-0011	2017-05-22 06:45:00	0
0417-0011	2017-05-22 07:00:00	0
0417-0011	2017-05-22 07:15:00	0
0417-0011	2017-05-22 07:30:00	0
0417-0011	2017-05-22 07:45:00	0
0417-0011	2017-05-22 08:00:00	0
0417-0011	2017-05-22 08:15:00	0
0417-0011	2017-05-22 08:30:00	0
0417-0011	2017-05-22 08:45:00	0
0417-0011	2017-05-22 09:00:00	0
0417-0011	2017-05-22 09:15:00	0
0417-0011	2017-05-22 09:30:00	0
0417-0011	2017-05-22 09:45:00	0
0417-0011	2017-05-22 10:00:00	0
0417-0011	2017-05-22 10:15:00	8
0417-0011	2017-05-22 10:30:00	0
0417-0011	2017-05-22 10:45:00	0
0417-0011	2017-05-22 11:00:00	70
0417-0011	2017-05-22 11:15:00	0
0417-0011	2017-05-22 11:30:00	0
0417-0011	2017-05-22 11:45:00	0
0417-0011	2017-05-22 12:00:00	0
0417-0011	2017-05-22 12:15:00	0
0417-0011	2017-05-22 12:30:00	0
0417-0011	2017-05-22 12:45:00	0
0417-0011	2017-05-22 13:00:00	14
0417-0011	2017-05-22 13:15:00	239
0417-0011	2017-05-22 13:30:00	49
0417-0011	2017-05-22 13:45:00	443
0417-0011	2017-05-22 14:00:00	0
0417-0011	2017-05-22 14:15:00	0
0417-0011	2017-05-22 14:30:00	18
0417-0011	2017-05-22 14:45:00	19
0417-0011	2017-05-22 15:00:00	0
0417-0011	2017-05-22 15:15:00	5
0417-0011	2017-05-22 15:30:00	367
0417-0011	2017-05-22 15:45:00	597
0417-0011	2017-05-22 16:00:00	496
0417-0011	2017-05-22 16:15:00	412
0417-0011	2017-05-22 16:30:00	569
0417-0011	2017-05-22 16:45:00	84
0417-0011	2017-05-22 17:00:00	504
0417-0011	2017-05-22 17:15:00	211
0417-0011	2017-05-22 17:30:00	0
0417-0011	2017-05-22 17:45:00	208
0417-0011	2017-05-22 18:00:00	115
0417-0011	2017-05-22 18:15:00	48
0417-0011	2017-05-22 18:30:00	112
0417-0011	2017-05-22 18:45:00	6
0417-0011	2017-05-22 19:00:00	11
0417-0011	2017-05-22 19:15:00	23
0417-0011	2017-05-22 19:30:00	12
0417-0011	2017-05-22 19:45:00	72
0417-0011	2017-05-22 20:00:00	0
0417-0011	2017-05-22 20:15:00	0
0417-0011	2017-05-22 20:30:00	90
0417-0011	2017-05-22 20:45:00	61
0417-0011	2017-05-22 21:00:00	164
0417-0011	2017-05-22 21:15:00	29
0417-0011	2017-05-22 21:30:00	177
0417-0011	2017-05-22 21:45:00	74
0417-0011	2017-05-22 22:00:00	76
0417-0011	2017-05-22 22:15:00	0
0417-0011	2017-05-22 22:30:00	24
0417-0011	2017-05-22 22:45:00	57
0417-0011	2017-05-22 23:00:00	113
0417-0011	2017-05-22 23:15:00	0
0417-0011	2017-05-22 23:30:00	0
0417-0011	2017-05-22 23:45:00	10
0417-0011	2017-05-23 00:00:00	7
0417-0011	2017-05-23 00:15:00	0
0417-0011	2017-05-23 00:30:00	51
0417-0011	2017-05-23 00:45:00	89
0417-0011	2017-05-23 01:00:00	82
0417-0011	2017-05-23 01:15:00	54
0417-0011	2017-05-23 01:30:00	14
0417-0011	2017-05-23 01:45:00	0
0417-0011	2017-05-23 02:00:00	0
0417-0011	2017-05-23 02:15:00	43
0417-0011	2017-05-23 02:30:00	123
0417-0011	2017-05-23 02:45:00	294
0417-0011	2017-05-23 03:00:00	154
0417-0011	2017-05-23 03:15:00	7
0417-0011	2017-05-23 03:30:00	6
0417-0011	2017-05-23 03:45:00	21
0417-0011	2017-05-23 04:00:00	62
0417-0011	2017-05-23 04:15:00	53
0417-0011	2017-05-23 04:30:00	0
0417-0011	2017-05-23 04:45:00	28
0417-0011	2017-05-23 05:00:00	48
0417-0011	2017-05-23 05:15:00	0
0417-0011	2017-05-23 05:30:00	0
0417-0011	2017-05-23 05:45:00	0
0417-0011	2017-05-23 06:00:00	0
0417-0011	2017-05-23 06:15:00	0
0417-0011	2017-05-23 06:30:00	0
0417-0011	2017-05-23 06:45:00	0
0417-0011	2017-05-23 07:00:00	0
0417-0011	2017-05-23 07:15:00	7
0417-0011	2017-05-23 07:30:00	0
0417-0011	2017-05-23 07:45:00	0
0417-0011	2017-05-23 08:00:00	0
0417-0011	2017-05-23 08:15:00	0
0417-0011	2017-05-23 08:30:00	0
0417-0011	2017-05-23 08:45:00	0
0417-0011	2017-05-23 09:00:00	0
0417-0011	2017-05-23 09:15:00	23
0417-0011	2017-05-23 09:30:00	0
0417-0011	2017-05-23 09:45:00	0
0417-0011	2017-05-23 10:00:00	0
0417-0011	2017-05-23 10:15:00	0
0417-0011	2017-05-23 10:30:00	38
0417-0011	2017-05-23 10:45:00	97
0417-0011	2017-05-23 11:00:00	42
0417-0011	2017-05-23 11:15:00	44
0417-0011	2017-05-23 11:30:00	7
0417-0011	2017-05-23 11:45:00	0
0417-0011	2017-05-23 12:00:00	0
0417-0011	2017-05-23 12:15:00	0
0417-0011	2017-05-23 12:30:00	0
0417-0011	2017-05-23 12:45:00	37
0417-0011	2017-05-23 13:00:00	693
0417-0011	2017-05-23 13:15:00	12
0417-0011	2017-05-23 13:30:00	0
0417-0011	2017-05-23 13:45:00	67
0417-0011	2017-05-23 14:00:00	71
0417-0011	2017-05-23 14:15:00	12
0417-0011	2017-05-23 14:30:00	0
0417-0011	2017-05-23 14:45:00	0
0417-0011	2017-05-23 15:00:00	6
0417-0011	2017-05-23 15:15:00	0
0417-0011	2017-05-23 15:30:00	0
0417-0011	2017-05-23 15:45:00	0
0417-0011	2017-05-23 16:00:00	57
0417-0011	2017-05-23 16:15:00	0
0417-0011	2017-05-23 16:30:00	0
0417-0011	2017-05-23 16:45:00	7
0417-0011	2017-05-23 17:00:00	30
0417-0011	2017-05-23 17:15:00	39
0417-0011	2017-05-23 17:30:00	11
0417-0011	2017-05-23 17:45:00	4
0417-0011	2017-05-23 18:00:00	70
0417-0011	2017-05-23 18:15:00	0
0417-0011	2017-05-23 18:30:00	56
0417-0011	2017-05-23 18:45:00	5
0417-0011	2017-05-23 19:00:00	22
0417-0011	2017-05-23 19:15:00	73
0417-0011	2017-05-23 19:30:00	0
0417-0011	2017-05-23 19:45:00	70
0417-0011	2017-05-23 20:00:00	858
0417-0011	2017-05-23 20:15:00	9
0417-0011	2017-05-23 20:30:00	204
0417-0011	2017-05-23 20:45:00	105
0417-0011	2017-05-23 21:00:00	41
0417-0011	2017-05-23 21:15:00	11
0417-0011	2017-05-23 21:30:00	0
0417-0011	2017-05-23 21:45:00	0
0417-0011	2017-05-23 22:00:00	0
0417-0011	2017-05-23 22:15:00	0
0417-0011	2017-05-23 22:30:00	0
0417-0011	2017-05-23 22:45:00	0
0417-0011	2017-05-23 23:00:00	0
0417-0011	2017-05-23 23:15:00	0
0417-0011	2017-05-23 23:30:00	0
0417-0011	2017-05-23 23:45:00	0
0417-0011	2017-05-24 00:00:00	0
0417-0011	2017-05-24 00:15:00	0
0417-0011	2017-05-24 00:30:00	0
0417-0011	2017-05-24 00:45:00	0
0417-0011	2017-05-24 01:00:00	0
0417-0011	2017-05-24 01:15:00	0
0417-0011	2017-05-24 01:30:00	0
0417-0011	2017-05-24 01:45:00	4
0417-0011	2017-05-24 02:00:00	0
0417-0011	2017-05-24 02:15:00	8
0417-0011	2017-05-24 02:30:00	0
0417-0011	2017-05-24 02:45:00	0
0417-0011	2017-05-24 03:00:00	0
0417-0011	2017-05-24 03:15:00	0
0417-0011	2017-05-24 03:30:00	0
0417-0011	2017-05-24 03:45:00	0
0417-0011	2017-05-24 04:00:00	0
0417-0011	2017-05-24 04:15:00	0
0417-0011	2017-05-24 04:30:00	0
0417-0011	2017-05-24 04:45:00	0
0417-0011	2017-05-24 05:00:00	0
0417-0011	2017-05-24 05:15:00	0
0417-0011	2017-05-24 05:30:00	0
0417-0011	2017-05-24 05:45:00	0
0417-0011	2017-05-24 06:00:00	0
0417-0011	2017-05-24 06:15:00	0
0417-0011	2017-05-24 06:30:00	0
0417-0011	2017-05-24 06:45:00	0
0417-0011	2017-05-24 07:00:00	0
0417-0011	2017-05-24 07:15:00	0
0417-0011	2017-05-24 07:30:00	103
0417-0011	2017-05-24 07:45:00	0
0417-0011	2017-05-24 08:00:00	0
0417-0011	2017-05-24 08:15:00	61
0417-0011	2017-05-24 08:30:00	8
0417-0011	2017-05-24 08:45:00	0
0417-0011	2017-05-24 09:00:00	0
0417-0011	2017-05-24 09:15:00	0
0417-0011	2017-05-24 09:30:00	0
0417-0011	2017-05-24 09:45:00	0
0417-0011	2017-05-24 10:00:00	0
0417-0011	2017-05-24 10:15:00	0
0417-0011	2017-05-24 10:30:00	0
0417-0011	2017-05-24 10:45:00	0
0417-0011	2017-05-24 11:00:00	0
0417-0011	2017-05-24 11:15:00	0
0417-0011	2017-05-24 11:30:00	0
0417-0011	2017-05-24 11:45:00	54
0417-0011	2017-05-24 12:00:00	0
0417-0011	2017-05-24 12:15:00	0
0417-0011	2017-05-24 12:30:00	0
0417-0011	2017-05-24 12:45:00	223
0417-0011	2017-05-24 13:00:00	33
0417-0011	2017-05-24 13:15:00	71
0417-0011	2017-05-24 13:30:00	17
0417-0011	2017-05-24 13:45:00	0
0417-0011	2017-05-24 14:00:00	0
0417-0011	2017-05-24 14:15:00	0
0417-0011	2017-05-24 14:30:00	22
0417-0011	2017-05-24 14:45:00	21
0417-0011	2017-05-24 15:00:00	131
0417-0011	2017-05-24 15:15:00	114
0417-0011	2017-05-24 15:30:00	0
0417-0011	2017-05-24 15:45:00	116
0417-0011	2017-05-24 16:00:00	0
0417-0011	2017-05-24 16:15:00	0
0417-0011	2017-05-24 16:30:00	0
0417-0011	2017-05-24 16:45:00	0
0417-0011	2017-05-24 17:00:00	64
0417-0011	2017-05-24 17:15:00	24
0417-0011	2017-05-24 17:30:00	6
0417-0011	2017-05-24 17:45:00	86
0417-0011	2017-05-24 18:00:00	8
0417-0011	2017-05-24 18:15:00	0
0417-0011	2017-05-24 18:30:00	0
0417-0011	2017-05-24 18:45:00	17
0417-0011	2017-05-24 19:00:00	48
0417-0011	2017-05-24 19:15:00	55
0417-0011	2017-05-24 19:30:00	451
0417-0011	2017-05-24 19:45:00	39
0417-0011	2017-05-24 20:00:00	13
0417-0011	2017-05-24 20:15:00	546
0417-0011	2017-05-24 20:30:00	6
0417-0011	2017-05-24 20:45:00	10
0417-0011	2017-05-24 21:00:00	144
0417-0011	2017-05-24 21:15:00	4
0417-0011	2017-05-24 21:30:00	0
0417-0011	2017-05-24 21:45:00	18
0417-0011	2017-05-24 22:00:00	0
0417-0011	2017-05-24 22:15:00	0
0417-0011	2017-05-24 22:30:00	14
0417-0011	2017-05-24 22:45:00	6
0417-0011	2017-05-24 23:00:00	0
0417-0011	2017-05-24 23:15:00	0
0417-0011	2017-05-24 23:30:00	0
0417-0011	2017-05-24 23:45:00	0
0417-0011	2017-05-25 00:00:00	0
0417-0011	2017-05-25 00:15:00	0
0417-0011	2017-05-25 00:30:00	0
0417-0011	2017-05-25 00:45:00	0
0417-0011	2017-05-25 01:00:00	0
0417-0011	2017-05-25 01:15:00	0
0417-0011	2017-05-25 01:30:00	9
0417-0011	2017-05-25 01:45:00	0
0417-0011	2017-05-25 02:00:00	0
0417-0011	2017-05-25 02:15:00	0
0417-0011	2017-05-25 02:30:00	0
0417-0011	2017-05-25 02:45:00	0
0417-0011	2017-05-25 03:00:00	0
0417-0011	2017-05-25 03:15:00	0
0417-0011	2017-05-25 03:30:00	0
0417-0011	2017-05-25 03:45:00	0
0417-0011	2017-05-25 04:00:00	0
0417-0011	2017-05-25 04:15:00	0
0417-0011	2017-05-25 04:30:00	0
0417-0011	2017-05-25 04:45:00	0
0417-0011	2017-05-25 05:00:00	0
0417-0011	2017-05-25 05:15:00	0
0417-0011	2017-05-25 05:30:00	0
0417-0011	2017-05-25 05:45:00	0
0417-0011	2017-05-25 06:00:00	0
0417-0011	2017-05-25 06:15:00	0
0417-0011	2017-05-25 06:30:00	0
0417-0011	2017-05-25 06:45:00	0
0417-0011	2017-05-25 07:00:00	0
0417-0011	2017-05-25 07:15:00	0
0417-0011	2017-05-25 07:30:00	8
0417-0011	2017-05-25 07:45:00	0
0417-0011	2017-05-25 08:00:00	102
0417-0011	2017-05-25 08:15:00	170
0417-0011	2017-05-25 08:30:00	0
0417-0011	2017-05-25 08:45:00	0
0417-0011	2017-05-25 09:00:00	0
0417-0011	2017-05-25 09:15:00	0
0417-0011	2017-05-25 09:30:00	20
0417-0011	2017-05-25 09:45:00	117
0417-0011	2017-05-25 10:00:00	94
0417-0011	2017-05-25 10:15:00	177
0417-0011	2017-05-25 10:30:00	267
0417-0011	2017-05-25 10:45:00	10
0417-0011	2017-05-25 11:00:00	619
0417-0011	2017-05-25 11:15:00	410
0417-0011	2017-05-25 11:30:00	0
0417-0011	2017-05-25 11:45:00	0
0417-0011	2017-05-25 12:00:00	9
0417-0011	2017-05-25 12:15:00	0
0417-0011	2017-05-25 12:30:00	14
0417-0011	2017-05-25 12:45:00	0
0417-0011	2017-05-25 13:00:00	331
0417-0011	2017-05-25 13:15:00	1091
0417-0011	2017-05-25 13:30:00	11
0417-0011	2017-05-25 13:45:00	9
0417-0011	2017-05-25 14:00:00	801
0417-0011	2017-05-25 14:15:00	596
0417-0011	2017-05-25 14:30:00	14
0417-0011	2017-05-25 14:45:00	1093
0417-0011	2017-05-25 15:00:00	0
0417-0011	2017-05-25 15:15:00	0
0417-0011	2017-05-25 15:30:00	0
0417-0011	2017-05-25 15:45:00	0
0417-0011	2017-05-25 16:00:00	7
0417-0011	2017-05-25 16:15:00	12
0417-0011	2017-05-25 16:30:00	287
0417-0011	2017-05-25 16:45:00	19
0417-0011	2017-05-25 17:00:00	0
0417-0011	2017-05-25 17:15:00	27
0417-0011	2017-05-25 17:30:00	6
0417-0011	2017-05-25 17:45:00	27
0417-0011	2017-05-25 18:00:00	67
0417-0011	2017-05-25 18:15:00	160
0417-0011	2017-05-25 18:30:00	2
0417-0011	2017-05-25 18:45:00	31
0417-0011	2017-05-25 19:00:00	49
0417-0011	2017-05-25 19:15:00	8
0417-0011	2017-05-25 19:30:00	302
0417-0011	2017-05-25 19:45:00	1069
0417-0011	2017-05-25 20:00:00	258
0417-0011	2017-05-25 20:15:00	69
0417-0011	2017-05-25 20:30:00	34
0417-0011	2017-05-25 20:45:00	42
0417-0011	2017-05-25 21:00:00	0
0417-0011	2017-05-25 21:15:00	12
0417-0011	2017-05-25 21:30:00	69
0417-0011	2017-05-25 21:45:00	79
0417-0011	2017-05-25 22:00:00	797
0417-0011	2017-05-25 22:15:00	0
0417-0011	2017-05-25 22:30:00	354
0417-0011	2017-05-25 22:45:00	203
0417-0011	2017-05-25 23:00:00	0
0417-0011	2017-05-25 23:15:00	0
0417-0011	2017-05-25 23:30:00	0
0417-0011	2017-05-25 23:45:00	0
0417-0011	2017-05-26 00:00:00	0
0417-0011	2017-05-26 00:15:00	0
0417-0011	2017-05-26 00:30:00	0
0417-0011	2017-05-26 00:45:00	0
0417-0011	2017-05-26 01:00:00	0
0417-0011	2017-05-26 01:15:00	0
0417-0011	2017-05-26 01:30:00	0
0417-0011	2017-05-26 01:45:00	0
0417-0011	2017-05-26 02:00:00	0
0417-0011	2017-05-26 02:15:00	0
0417-0011	2017-05-26 02:30:00	0
0417-0011	2017-05-26 02:45:00	0
0417-0011	2017-05-26 03:00:00	0
0417-0011	2017-05-26 03:15:00	0
0417-0011	2017-05-26 03:30:00	0
0417-0011	2017-05-26 03:45:00	0
0417-0011	2017-05-26 04:00:00	0
0417-0011	2017-05-26 04:15:00	0
0417-0011	2017-05-26 04:30:00	0
0417-0011	2017-05-26 04:45:00	0
0417-0011	2017-05-26 05:00:00	0
0417-0011	2017-05-26 05:15:00	0
0417-0011	2017-05-26 05:30:00	0
0417-0011	2017-05-26 05:45:00	0
0417-0011	2017-05-26 06:00:00	0
0417-0011	2017-05-26 06:15:00	0
0417-0011	2017-05-26 06:30:00	0
0417-0011	2017-05-26 06:45:00	0
0417-0011	2017-05-26 07:00:00	0
0417-0011	2017-05-26 07:15:00	0
0417-0011	2017-05-26 07:30:00	0
0417-0011	2017-05-26 07:45:00	0
0417-0011	2017-05-26 08:00:00	0
0417-0011	2017-05-26 08:15:00	0
0417-0011	2017-05-26 08:30:00	380
0417-0011	2017-05-26 08:45:00	210
0417-0011	2017-05-26 09:00:00	138
0417-0011	2017-05-26 09:15:00	288
0417-0011	2017-05-26 09:30:00	757
0417-0011	2017-05-26 09:45:00	76
0417-0011	2017-05-26 10:00:00	10
0417-0011	2017-05-26 10:15:00	0
0417-0011	2017-05-26 10:30:00	0
0417-0011	2017-05-26 10:45:00	63
0417-0011	2017-05-26 11:00:00	0
0417-0011	2017-05-26 11:15:00	0
0417-0011	2017-05-26 11:30:00	0
0417-0011	2017-05-26 11:45:00	0
0417-0011	2017-05-26 12:00:00	0
0417-0011	2017-05-26 12:15:00	0
0417-0011	2017-05-26 12:30:00	0
0417-0011	2017-05-26 12:45:00	0
0417-0011	2017-05-26 13:00:00	0
0417-0011	2017-05-26 13:15:00	0
0417-0011	2017-05-26 13:30:00	0
0417-0011	2017-05-26 13:45:00	0
0417-0011	2017-05-26 14:00:00	0
0417-0011	2017-05-26 14:15:00	0
0417-0011	2017-05-26 14:30:00	0
0417-0011	2017-05-26 14:45:00	0
0417-0011	2017-05-26 15:00:00	0
0417-0011	2017-05-26 15:15:00	0
0417-0011	2017-05-26 15:30:00	0
0417-0011	2017-05-26 15:45:00	0
0417-0011	2017-05-26 16:00:00	0
0417-0011	2017-05-26 16:15:00	0
0417-0011	2017-05-26 16:30:00	0
0417-0011	2017-05-26 16:45:00	0
0417-0011	2017-05-26 17:00:00	0
0417-0011	2017-05-26 17:15:00	0
0417-0011	2017-05-26 17:30:00	0
0417-0011	2017-05-26 17:45:00	0
0417-0011	2017-05-26 18:00:00	0
0417-0011	2017-05-26 18:15:00	0
0417-0011	2017-05-26 18:30:00	0
0417-0011	2017-05-26 18:45:00	0
0417-0011	2017-05-26 19:00:00	0
0417-0011	2017-05-26 19:15:00	0
0417-0011	2017-05-26 19:30:00	0
0417-0011	2017-05-26 19:45:00	0
0417-0011	2017-05-26 20:00:00	0
0417-0011	2017-05-26 20:15:00	0
0417-0011	2017-05-26 20:30:00	0
0417-0011	2017-05-26 20:45:00	0
0417-0011	2017-05-26 21:00:00	0
0417-0011	2017-05-26 21:15:00	0
0417-0011	2017-05-26 21:30:00	0
0417-0011	2017-05-26 21:45:00	0
0417-0011	2017-05-26 22:00:00	0
0417-0011	2017-05-26 22:15:00	0
0417-0011	2017-05-26 22:30:00	0
0417-0011	2017-05-26 22:45:00	0
0417-0011	2017-05-26 23:00:00	0
0417-0011	2017-05-26 23:15:00	0
0417-0011	2017-05-26 23:30:00	0
0417-0011	2017-05-26 23:45:00	0
