## Supplementary Data 2 for "Digital phenotyping by consumer wearables identifies sleep-associated markers of cardiovascular disease risk and biological aging": ActivityTable_0417-0012-NHC.tsv

0417-0012	2017-05-22 00:00:00	0
0417-0012	2017-05-22 00:15:00	0
0417-0012	2017-05-22 00:30:00	0
0417-0012	2017-05-22 00:45:00	0
0417-0012	2017-05-22 01:00:00	0
0417-0012	2017-05-22 01:15:00	0
0417-0012	2017-05-22 01:30:00	0
0417-0012	2017-05-22 01:45:00	0
0417-0012	2017-05-22 02:00:00	0
0417-0012	2017-05-22 02:15:00	0
0417-0012	2017-05-22 02:30:00	0
0417-0012	2017-05-22 02:45:00	0
0417-0012	2017-05-22 03:00:00	0
0417-0012	2017-05-22 03:15:00	0
0417-0012	2017-05-22 03:30:00	0
0417-0012	2017-05-22 03:45:00	0
0417-0012	2017-05-22 04:00:00	0
0417-0012	2017-05-22 04:15:00	0
0417-0012	2017-05-22 04:30:00	0
0417-0012	2017-05-22 04:45:00	0
0417-0012	2017-05-22 05:00:00	0
0417-0012	2017-05-22 05:15:00	0
0417-0012	2017-05-22 05:30:00	0
0417-0012	2017-05-22 05:45:00	0
0417-0012	2017-05-22 06:00:00	0
0417-0012	2017-05-22 06:15:00	0
0417-0012	2017-05-22 06:30:00	0
0417-0012	2017-05-22 06:45:00	0
0417-0012	2017-05-22 07:00:00	0
0417-0012	2017-05-22 07:15:00	0
0417-0012	2017-05-22 07:30:00	0
0417-0012	2017-05-22 07:45:00	0
0417-0012	2017-05-22 08:00:00	0
0417-0012	2017-05-22 08:15:00	0
0417-0012	2017-05-22 08:30:00	0
0417-0012	2017-05-22 08:45:00	0
0417-0012	2017-05-22 09:00:00	0
0417-0012	2017-05-22 09:15:00	0
0417-0012	2017-05-22 09:30:00	0
0417-0012	2017-05-22 09:45:00	0
0417-0012	2017-05-22 10:00:00	0
0417-0012	2017-05-22 10:15:00	10
0417-0012	2017-05-22 10:30:00	0
0417-0012	2017-05-22 10:45:00	0
0417-0012	2017-05-22 11:00:00	65
0417-0012	2017-05-22 11:15:00	9
0417-0012	2017-05-22 11:30:00	0
0417-0012	2017-05-22 11:45:00	0
0417-0012	2017-05-22 12:00:00	0
0417-0012	2017-05-22 12:15:00	0
0417-0012	2017-05-22 12:30:00	0
0417-0012	2017-05-22 12:45:00	36
0417-0012	2017-05-22 13:00:00	38
0417-0012	2017-05-22 13:15:00	282
0417-0012	2017-05-22 13:30:00	31
0417-0012	2017-05-22 13:45:00	435
0417-0012	2017-05-22 14:00:00	0
0417-0012	2017-05-22 14:15:00	47
0417-0012	2017-05-22 14:30:00	31
0417-0012	2017-05-22 14:45:00	73
0417-0012	2017-05-22 15:00:00	5
0417-0012	2017-05-22 15:15:00	6
0417-0012	2017-05-22 15:30:00	299
0417-0012	2017-05-22 15:45:00	534
0417-0012	2017-05-22 16:00:00	382
0417-0012	2017-05-22 16:15:00	428
0417-0012	2017-05-22 16:30:00	518
0417-0012	2017-05-22 16:45:00	62
0417-0012	2017-05-22 17:00:00	477
0417-0012	2017-05-22 17:15:00	186
0417-0012	2017-05-22 17:30:00	0
0417-0012	2017-05-22 17:45:00	158
0417-0012	2017-05-22 18:00:00	161
0417-0012	2017-05-22 18:15:00	42
0417-0012	2017-05-22 18:30:00	57
0417-0012	2017-05-22 18:45:00	15
0417-0012	2017-05-22 19:00:00	0
0417-0012	2017-05-22 19:15:00	0
0417-0012	2017-05-22 19:30:00	311
0417-0012	2017-05-22 19:45:00	59
0417-0012	2017-05-22 20:00:00	0
0417-0012	2017-05-22 20:15:00	8
0417-0012	2017-05-22 20:30:00	35
0417-0012	2017-05-22 20:45:00	139
0417-0012	2017-05-22 21:00:00	164
0417-0012	2017-05-22 21:15:00	33
0417-0012	2017-05-22 21:30:00	204
0417-0012	2017-05-22 21:45:00	126
0417-0012	2017-05-22 22:00:00	23
0417-0012	2017-05-22 22:15:00	9
0417-0012	2017-05-22 22:30:00	30
0417-0012	2017-05-22 22:45:00	78
0417-0012	2017-05-22 23:00:00	123
0417-0012	2017-05-22 23:15:00	17
0417-0012	2017-05-22 23:30:00	0
0417-0012	2017-05-22 23:45:00	6
0417-0012	2017-05-23 00:00:00	6
0417-0012	2017-05-23 00:15:00	0
0417-0012	2017-05-23 00:30:00	10
0417-0012	2017-05-23 00:45:00	29
0417-0012	2017-05-23 01:00:00	23
0417-0012	2017-05-23 01:15:00	56
0417-0012	2017-05-23 01:30:00	19
0417-0012	2017-05-23 01:45:00	0
0417-0012	2017-05-23 02:00:00	0
0417-0012	2017-05-23 02:15:00	31
0417-0012	2017-05-23 02:30:00	98
0417-0012	2017-05-23 02:45:00	0
0417-0012	2017-05-23 03:00:00	0
0417-0012	2017-05-23 03:15:00	14
0417-0012	2017-05-23 03:30:00	25
0417-0012	2017-05-23 03:45:00	0
0417-0012	2017-05-23 04:00:00	0
0417-0012	2017-05-23 04:15:00	14
0417-0012	2017-05-23 04:30:00	0
0417-0012	2017-05-23 04:45:00	77
0417-0012	2017-05-23 05:00:00	53
0417-0012	2017-05-23 05:15:00	0
0417-0012	2017-05-23 05:30:00	0
0417-0012	2017-05-23 05:45:00	6
0417-0012	2017-05-23 06:00:00	0
0417-0012	2017-05-23 06:15:00	0
0417-0012	2017-05-23 06:30:00	0
0417-0012	2017-05-23 06:45:00	9
0417-0012	2017-05-23 07:00:00	0
0417-0012	2017-05-23 07:15:00	0
0417-0012	2017-05-23 07:30:00	285
0417-0012	2017-05-23 07:45:00	0
0417-0012	2017-05-23 08:00:00	258
0417-0012	2017-05-23 08:15:00	0
0417-0012	2017-05-23 08:30:00	439
0417-0012	2017-05-23 08:45:00	621
0417-0012	2017-05-23 09:00:00	347
0417-0012	2017-05-23 09:15:00	0
0417-0012	2017-05-23 09:30:00	127
0417-0012	2017-05-23 09:45:00	668
0417-0012	2017-05-23 10:00:00	453
0417-0012	2017-05-23 10:15:00	391
0417-0012	2017-05-23 10:30:00	626
0417-0012	2017-05-23 10:45:00	257
0417-0012	2017-05-23 11:00:00	433
0417-0012	2017-05-23 11:15:00	81
0417-0012	2017-05-23 11:30:00	574
0417-0012	2017-05-23 11:45:00	272
0417-0012	2017-05-23 12:00:00	395
0417-0012	2017-05-23 12:15:00	174
0417-0012	2017-05-23 12:30:00	12
0417-0012	2017-05-23 12:45:00	68
0417-0012	2017-05-23 13:00:00	54
0417-0012	2017-05-23 13:15:00	21
0417-0012	2017-05-23 13:30:00	4
0417-0012	2017-05-23 13:45:00	124
0417-0012	2017-05-23 14:00:00	45
0417-0012	2017-05-23 14:15:00	67
0417-0012	2017-05-23 14:30:00	0
0417-0012	2017-05-23 14:45:00	0
0417-0012	2017-05-23 15:00:00	46
0417-0012	2017-05-23 15:15:00	124
0417-0012	2017-05-23 15:30:00	318
0417-0012	2017-05-23 15:45:00	9
0417-0012	2017-05-23 16:00:00	220
0417-0012	2017-05-23 16:15:00	280
0417-0012	2017-05-23 16:30:00	237
0417-0012	2017-05-23 16:45:00	9
0417-0012	2017-05-23 17:00:00	0
0417-0012	2017-05-23 17:15:00	32
0417-0012	2017-05-23 17:30:00	61
0417-0012	2017-05-23 17:45:00	16
0417-0012	2017-05-23 18:00:00	57
0417-0012	2017-05-23 18:15:00	15
0417-0012	2017-05-23 18:30:00	119
0417-0012	2017-05-23 18:45:00	13
0417-0012	2017-05-23 19:00:00	0
0417-0012	2017-05-23 19:15:00	0
0417-0012	2017-05-23 19:30:00	19
0417-0012	2017-05-23 19:45:00	19
0417-0012	2017-05-23 20:00:00	12
0417-0012	2017-05-23 20:15:00	0
0417-0012	2017-05-23 20:30:00	8
0417-0012	2017-05-23 20:45:00	234
0417-0012	2017-05-23 21:00:00	217
0417-0012	2017-05-23 21:15:00	30
0417-0012	2017-05-23 21:30:00	9
0417-0012	2017-05-23 21:45:00	67
0417-0012	2017-05-23 22:00:00	19
0417-0012	2017-05-23 22:15:00	0
0417-0012	2017-05-23 22:30:00	0
0417-0012	2017-05-23 22:45:00	0
0417-0012	2017-05-23 23:00:00	0
0417-0012	2017-05-23 23:15:00	0
0417-0012	2017-05-23 23:30:00	0
0417-0012	2017-05-23 23:45:00	0
0417-0012	2017-05-24 00:00:00	0
0417-0012	2017-05-24 00:15:00	0
0417-0012	2017-05-24 00:30:00	0
0417-0012	2017-05-24 00:45:00	0
0417-0012	2017-05-24 01:00:00	0
0417-0012	2017-05-24 01:15:00	0
0417-0012	2017-05-24 01:30:00	0
0417-0012	2017-05-24 01:45:00	0
0417-0012	2017-05-24 02:00:00	0
0417-0012	2017-05-24 02:15:00	4
0417-0012	2017-05-24 02:30:00	0
0417-0012	2017-05-24 02:45:00	9
0417-0012	2017-05-24 03:00:00	0
0417-0012	2017-05-24 03:15:00	0
0417-0012	2017-05-24 03:30:00	35
0417-0012	2017-05-24 03:45:00	7
0417-0012	2017-05-24 04:00:00	0
0417-0012	2017-05-24 04:15:00	0
0417-0012	2017-05-24 04:30:00	0
0417-0012	2017-05-24 04:45:00	0
0417-0012	2017-05-24 05:00:00	0
0417-0012	2017-05-24 05:15:00	0
0417-0012	2017-05-24 05:30:00	0
0417-0012	2017-05-24 05:45:00	10
0417-0012	2017-05-24 06:00:00	11
0417-0012	2017-05-24 06:15:00	0
0417-0012	2017-05-24 06:30:00	0
0417-0012	2017-05-24 06:45:00	0
0417-0012	2017-05-24 07:00:00	0
0417-0012	2017-05-24 07:15:00	0
0417-0012	2017-05-24 07:30:00	7
0417-0012	2017-05-24 07:45:00	0
0417-0012	2017-05-24 08:00:00	0
0417-0012	2017-05-24 08:15:00	0
0417-0012	2017-05-24 08:30:00	11
0417-0012	2017-05-24 08:45:00	110
0417-0012	2017-05-24 09:00:00	0
0417-0012	2017-05-24 09:15:00	0
0417-0012	2017-05-24 09:30:00	0
0417-0012	2017-05-24 09:45:00	0
0417-0012	2017-05-24 10:00:00	0
0417-0012	2017-05-24 10:15:00	22
0417-0012	2017-05-24 10:30:00	33
0417-0012	2017-05-24 10:45:00	32
0417-0012	2017-05-24 11:00:00	0
0417-0012	2017-05-24 11:15:00	0
0417-0012	2017-05-24 11:30:00	0
0417-0012	2017-05-24 11:45:00	6
0417-0012	2017-05-24 12:00:00	0
0417-0012	2017-05-24 12:15:00	0
0417-0012	2017-05-24 12:30:00	0
0417-0012	2017-05-24 12:45:00	154
0417-0012	2017-05-24 13:00:00	27
0417-0012	2017-05-24 13:15:00	441
0417-0012	2017-05-24 13:30:00	81
0417-0012	2017-05-24 13:45:00	56
0417-0012	2017-05-24 14:00:00	149
0417-0012	2017-05-24 14:15:00	0
0417-0012	2017-05-24 14:30:00	10
0417-0012	2017-05-24 14:45:00	0
0417-0012	2017-05-24 15:00:00	0
0417-0012	2017-05-24 15:15:00	230
0417-0012	2017-05-24 15:30:00	224
0417-0012	2017-05-24 15:45:00	277
0417-0012	2017-05-24 16:00:00	346
0417-0012	2017-05-24 16:15:00	232
0417-0012	2017-05-24 16:30:00	61
0417-0012	2017-05-24 16:45:00	677
0417-0012	2017-05-24 17:00:00	110
0417-0012	2017-05-24 17:15:00	256
0417-0012	2017-05-24 17:30:00	679
0417-0012	2017-05-24 17:45:00	158
0417-0012	2017-05-24 18:00:00	129
0417-0012	2017-05-24 18:15:00	26
0417-0012	2017-05-24 18:30:00	99
0417-0012	2017-05-24 18:45:00	69
0417-0012	2017-05-24 19:00:00	31
0417-0012	2017-05-24 19:15:00	9
0417-0012	2017-05-24 19:30:00	29
0417-0012	2017-05-24 19:45:00	13
0417-0012	2017-05-24 20:00:00	300
0417-0012	2017-05-24 20:15:00	566
0417-0012	2017-05-24 20:30:00	418
0417-0012	2017-05-24 20:45:00	220
0417-0012	2017-05-24 21:00:00	156
0417-0012	2017-05-24 21:15:00	0
0417-0012	2017-05-24 21:30:00	9
0417-0012	2017-05-24 21:45:00	7
0417-0012	2017-05-24 22:00:00	112
0417-0012	2017-05-24 22:15:00	52
0417-0012	2017-05-24 22:30:00	127
0417-0012	2017-05-24 22:45:00	19
0417-0012	2017-05-24 23:00:00	8
0417-0012	2017-05-24 23:15:00	0
0417-0012	2017-05-24 23:30:00	0
0417-0012	2017-05-24 23:45:00	0
0417-0012	2017-05-25 00:00:00	28
0417-0012	2017-05-25 00:15:00	46
0417-0012	2017-05-25 00:30:00	0
0417-0012	2017-05-25 00:45:00	0
0417-0012	2017-05-25 01:00:00	0
0417-0012	2017-05-25 01:15:00	0
0417-0012	2017-05-25 01:30:00	0
0417-0012	2017-05-25 01:45:00	0
0417-0012	2017-05-25 02:00:00	17
0417-0012	2017-05-25 02:15:00	0
0417-0012	2017-05-25 02:30:00	0
0417-0012	2017-05-25 02:45:00	0
0417-0012	2017-05-25 03:00:00	0
0417-0012	2017-05-25 03:15:00	0
0417-0012	2017-05-25 03:30:00	0
0417-0012	2017-05-25 03:45:00	6
0417-0012	2017-05-25 04:00:00	0
0417-0012	2017-05-25 04:15:00	0
0417-0012	2017-05-25 04:30:00	0
0417-0012	2017-05-25 04:45:00	0
0417-0012	2017-05-25 05:00:00	0
0417-0012	2017-05-25 05:15:00	0
0417-0012	2017-05-25 05:30:00	0
0417-0012	2017-05-25 05:45:00	0
0417-0012	2017-05-25 06:00:00	0
0417-0012	2017-05-25 06:15:00	0
0417-0012	2017-05-25 06:30:00	0
0417-0012	2017-05-25 06:45:00	0
0417-0012	2017-05-25 07:00:00	0
0417-0012	2017-05-25 07:15:00	18
0417-0012	2017-05-25 07:30:00	0
0417-0012	2017-05-25 07:45:00	299
0417-0012	2017-05-25 08:00:00	280
0417-0012	2017-05-25 08:15:00	343
0417-0012	2017-05-25 08:30:00	0
0417-0012	2017-05-25 08:45:00	336
0417-0012	2017-05-25 09:00:00	63
0417-0012	2017-05-25 09:15:00	770
0417-0012	2017-05-25 09:30:00	286
0417-0012	2017-05-25 09:45:00	96
0417-0012	2017-05-25 10:00:00	0
0417-0012	2017-05-25 10:15:00	0
0417-0012	2017-05-25 10:30:00	0
0417-0012	2017-05-25 10:45:00	0
0417-0012	2017-05-25 11:00:00	22
0417-0012	2017-05-25 11:15:00	38
0417-0012	2017-05-25 11:30:00	18
0417-0012	2017-05-25 11:45:00	147
0417-0012	2017-05-25 12:00:00	23
0417-0012	2017-05-25 12:15:00	111
0417-0012	2017-05-25 12:30:00	29
0417-0012	2017-05-25 12:45:00	16
0417-0012	2017-05-25 13:00:00	150
0417-0012	2017-05-25 13:15:00	190
0417-0012	2017-05-25 13:30:00	219
0417-0012	2017-05-25 13:45:00	63
0417-0012	2017-05-25 14:00:00	48
0417-0012	2017-05-25 14:15:00	219
0417-0012	2017-05-25 14:30:00	116
0417-0012	2017-05-25 14:45:00	90
0417-0012	2017-05-25 15:00:00	17
0417-0012	2017-05-25 15:15:00	288
0417-0012	2017-05-25 15:30:00	147
0417-0012	2017-05-25 15:45:00	9
0417-0012	2017-05-25 16:00:00	11
0417-0012	2017-05-25 16:15:00	8
0417-0012	2017-05-25 16:30:00	36
0417-0012	2017-05-25 16:45:00	44
0417-0012	2017-05-25 17:00:00	7
0417-0012	2017-05-25 17:15:00	175
0417-0012	2017-05-25 17:30:00	221
0417-0012	2017-05-25 17:45:00	106
0417-0012	2017-05-25 18:00:00	225
0417-0012	2017-05-25 18:15:00	257
0417-0012	2017-05-25 18:30:00	771
0417-0012	2017-05-25 18:45:00	542
0417-0012	2017-05-25 19:00:00	345
0417-0012	2017-05-25 19:15:00	11
0417-0012	2017-05-25 19:30:00	108
0417-0012	2017-05-25 19:45:00	842
0417-0012	2017-05-25 20:00:00	208
0417-0012	2017-05-25 20:15:00	67
0417-0012	2017-05-25 20:30:00	53
0417-0012	2017-05-25 20:45:00	6
0417-0012	2017-05-25 21:00:00	0
0417-0012	2017-05-25 21:15:00	0
0417-0012	2017-05-25 21:30:00	0
0417-0012	2017-05-25 21:45:00	98
0417-0012	2017-05-25 22:00:00	596
0417-0012	2017-05-25 22:15:00	0
0417-0012	2017-05-25 22:30:00	319
0417-0012	2017-05-25 22:45:00	68
0417-0012	2017-05-25 23:00:00	0
0417-0012	2017-05-25 23:15:00	0
0417-0012	2017-05-25 23:30:00	0
0417-0012	2017-05-25 23:45:00	0
0417-0012	2017-05-26 00:00:00	0
0417-0012	2017-05-26 00:15:00	0
0417-0012	2017-05-26 00:30:00	0
0417-0012	2017-05-26 00:45:00	0
0417-0012	2017-05-26 01:00:00	0
0417-0012	2017-05-26 01:15:00	0
0417-0012	2017-05-26 01:30:00	0
0417-0012	2017-05-26 01:45:00	0
0417-0012	2017-05-26 02:00:00	0
0417-0012	2017-05-26 02:15:00	0
0417-0012	2017-05-26 02:30:00	0
0417-0012	2017-05-26 02:45:00	0
0417-0012	2017-05-26 03:00:00	0
0417-0012	2017-05-26 03:15:00	0
0417-0012	2017-05-26 03:30:00	0
0417-0012	2017-05-26 03:45:00	0
0417-0012	2017-05-26 04:00:00	0
0417-0012	2017-05-26 04:15:00	0
0417-0012	2017-05-26 04:30:00	0
0417-0012	2017-05-26 04:45:00	0
0417-0012	2017-05-26 05:00:00	0
0417-0012	2017-05-26 05:15:00	0
0417-0012	2017-05-26 05:30:00	0
0417-0012	2017-05-26 05:45:00	0
0417-0012	2017-05-26 06:00:00	0
0417-0012	2017-05-26 06:15:00	0
0417-0012	2017-05-26 06:30:00	0
0417-0012	2017-05-26 06:45:00	0
0417-0012	2017-05-26 07:00:00	0
0417-0012	2017-05-26 07:15:00	0
0417-0012	2017-05-26 07:30:00	0
0417-0012	2017-05-26 07:45:00	0
0417-0012	2017-05-26 08:00:00	0
0417-0012	2017-05-26 08:15:00	0
0417-0012	2017-05-26 08:30:00	252
0417-0012	2017-05-26 08:45:00	207
0417-0012	2017-05-26 09:00:00	113
0417-0012	2017-05-26 09:15:00	319
0417-0012	2017-05-26 09:30:00	766
0417-0012	2017-05-26 09:45:00	61
0417-0012	2017-05-26 10:00:00	0
0417-0012	2017-05-26 10:15:00	4
0417-0012	2017-05-26 10:30:00	0
0417-0012	2017-05-26 10:45:00	73
0417-0012	2017-05-26 11:00:00	0
0417-0012	2017-05-26 11:15:00	0
0417-0012	2017-05-26 11:30:00	0
0417-0012	2017-05-26 11:45:00	0
0417-0012	2017-05-26 12:00:00	0
0417-0012	2017-05-26 12:15:00	0
0417-0012	2017-05-26 12:30:00	0
0417-0012	2017-05-26 12:45:00	0
0417-0012	2017-05-26 13:00:00	0
0417-0012	2017-05-26 13:15:00	0
0417-0012	2017-05-26 13:30:00	0
0417-0012	2017-05-26 13:45:00	0
0417-0012	2017-05-26 14:00:00	0
0417-0012	2017-05-26 14:15:00	0
0417-0012	2017-05-26 14:30:00	0
0417-0012	2017-05-26 14:45:00	0
0417-0012	2017-05-26 15:00:00	0
0417-0012	2017-05-26 15:15:00	0
0417-0012	2017-05-26 15:30:00	0
0417-0012	2017-05-26 15:45:00	0
0417-0012	2017-05-26 16:00:00	0
0417-0012	2017-05-26 16:15:00	74
0417-0012	2017-05-26 16:30:00	0
0417-0012	2017-05-26 16:45:00	0
0417-0012	2017-05-26 17:00:00	0
0417-0012	2017-05-26 17:15:00	0
0417-0012	2017-05-26 17:30:00	0
0417-0012	2017-05-26 17:45:00	0
0417-0012	2017-05-26 18:00:00	0
0417-0012	2017-05-26 18:15:00	0
0417-0012	2017-05-26 18:30:00	0
0417-0012	2017-05-26 18:45:00	0
0417-0012	2017-05-26 19:00:00	0
0417-0012	2017-05-26 19:15:00	0
0417-0012	2017-05-26 19:30:00	0
0417-0012	2017-05-26 19:45:00	0
0417-0012	2017-05-26 20:00:00	0
0417-0012	2017-05-26 20:15:00	0
0417-0012	2017-05-26 20:30:00	0
0417-0012	2017-05-26 20:45:00	0
0417-0012	2017-05-26 21:00:00	0
0417-0012	2017-05-26 21:15:00	0
0417-0012	2017-05-26 21:30:00	0
0417-0012	2017-05-26 21:45:00	0
0417-0012	2017-05-26 22:00:00	0
0417-0012	2017-05-26 22:15:00	0
0417-0012	2017-05-26 22:30:00	0
0417-0012	2017-05-26 22:45:00	0
0417-0012	2017-05-26 23:00:00	0
0417-0012	2017-05-26 23:15:00	0
0417-0012	2017-05-26 23:30:00	0
0417-0012	2017-05-26 23:45:00	0
