## Supplementary Data 2 for "Digital phenotyping by consumer wearables identifies sleep-associated markers of cardiovascular disease risk and biological aging": ActivityTable_0417-0021-NHC.tsv

0417-0021	2017-05-11 00:00:00	0
0417-0021	2017-05-11 00:15:00	0
0417-0021	2017-05-11 00:30:00	0
0417-0021	2017-05-11 00:45:00	0
0417-0021	2017-05-11 01:00:00	0
0417-0021	2017-05-11 01:15:00	0
0417-0021	2017-05-11 01:30:00	0
0417-0021	2017-05-11 01:45:00	0
0417-0021	2017-05-11 02:00:00	0
0417-0021	2017-05-11 02:15:00	0
0417-0021	2017-05-11 02:30:00	0
0417-0021	2017-05-11 02:45:00	0
0417-0021	2017-05-11 03:00:00	0
0417-0021	2017-05-11 03:15:00	0
0417-0021	2017-05-11 03:30:00	0
0417-0021	2017-05-11 03:45:00	0
0417-0021	2017-05-11 04:00:00	0
0417-0021	2017-05-11 04:15:00	0
0417-0021	2017-05-11 04:30:00	0
0417-0021	2017-05-11 04:45:00	0
0417-0021	2017-05-11 05:00:00	0
0417-0021	2017-05-11 05:15:00	0
0417-0021	2017-05-11 05:30:00	0
0417-0021	2017-05-11 05:45:00	0
0417-0021	2017-05-11 06:00:00	0
0417-0021	2017-05-11 06:15:00	0
0417-0021	2017-05-11 06:30:00	0
0417-0021	2017-05-11 06:45:00	0
0417-0021	2017-05-11 07:00:00	0
0417-0021	2017-05-11 07:15:00	0
0417-0021	2017-05-11 07:30:00	0
0417-0021	2017-05-11 07:45:00	0
0417-0021	2017-05-11 08:00:00	0
0417-0021	2017-05-11 08:15:00	0
0417-0021	2017-05-11 08:30:00	0
0417-0021	2017-05-11 08:45:00	0
0417-0021	2017-05-11 09:00:00	0
0417-0021	2017-05-11 09:15:00	0
0417-0021	2017-05-11 09:30:00	0
0417-0021	2017-05-11 09:45:00	0
0417-0021	2017-05-11 10:00:00	0
0417-0021	2017-05-11 10:15:00	70
0417-0021	2017-05-11 10:30:00	61
0417-0021	2017-05-11 10:45:00	364
0417-0021	2017-05-11 11:00:00	0
0417-0021	2017-05-11 11:15:00	232
0417-0021	2017-05-11 11:30:00	64
0417-0021	2017-05-11 11:45:00	518
0417-0021	2017-05-11 12:00:00	34
0417-0021	2017-05-11 12:15:00	116
0417-0021	2017-05-11 12:30:00	107
0417-0021	2017-05-11 12:45:00	81
0417-0021	2017-05-11 13:00:00	143
0417-0021	2017-05-11 13:15:00	672
0417-0021	2017-05-11 13:30:00	741
0417-0021	2017-05-11 13:45:00	514
0417-0021	2017-05-11 14:00:00	437
0417-0021	2017-05-11 14:15:00	282
0417-0021	2017-05-11 14:30:00	346
0417-0021	2017-05-11 14:45:00	345
0417-0021	2017-05-11 15:00:00	525
0417-0021	2017-05-11 15:15:00	80
0417-0021	2017-05-11 15:30:00	83
0417-0021	2017-05-11 15:45:00	224
0417-0021	2017-05-11 16:00:00	496
0417-0021	2017-05-11 16:15:00	346
0417-0021	2017-05-11 16:30:00	295
0417-0021	2017-05-11 16:45:00	7
0417-0021	2017-05-11 17:00:00	437
0417-0021	2017-05-11 17:15:00	420
0417-0021	2017-05-11 17:30:00	95
0417-0021	2017-05-11 17:45:00	588
0417-0021	2017-05-11 18:00:00	871
0417-0021	2017-05-11 18:15:00	5
0417-0021	2017-05-11 18:30:00	394
0417-0021	2017-05-11 18:45:00	64
0417-0021	2017-05-11 19:00:00	0
0417-0021	2017-05-11 19:15:00	27
0417-0021	2017-05-11 19:30:00	81
0417-0021	2017-05-11 19:45:00	15
0417-0021	2017-05-11 20:00:00	0
0417-0021	2017-05-11 20:15:00	31
0417-0021	2017-05-11 20:30:00	0
0417-0021	2017-05-11 20:45:00	135
0417-0021	2017-05-11 21:00:00	37
0417-0021	2017-05-11 21:15:00	4
0417-0021	2017-05-11 21:30:00	15
0417-0021	2017-05-11 21:45:00	111
0417-0021	2017-05-11 22:00:00	118
0417-0021	2017-05-11 22:15:00	18
0417-0021	2017-05-11 22:30:00	0
0417-0021	2017-05-11 22:45:00	0
0417-0021	2017-05-11 23:00:00	0
0417-0021	2017-05-11 23:15:00	0
0417-0021	2017-05-11 23:30:00	0
0417-0021	2017-05-11 23:45:00	0
0417-0021	2017-05-12 00:00:00	0
0417-0021	2017-05-12 00:15:00	0
0417-0021	2017-05-12 00:30:00	0
0417-0021	2017-05-12 00:45:00	52
0417-0021	2017-05-12 01:00:00	0
0417-0021	2017-05-12 01:15:00	0
0417-0021	2017-05-12 01:30:00	0
0417-0021	2017-05-12 01:45:00	0
0417-0021	2017-05-12 02:00:00	15
0417-0021	2017-05-12 02:15:00	0
0417-0021	2017-05-12 02:30:00	0
0417-0021	2017-05-12 02:45:00	0
0417-0021	2017-05-12 03:00:00	0
0417-0021	2017-05-12 03:15:00	0
0417-0021	2017-05-12 03:30:00	0
0417-0021	2017-05-12 03:45:00	0
0417-0021	2017-05-12 04:00:00	0
0417-0021	2017-05-12 04:15:00	0
0417-0021	2017-05-12 04:30:00	0
0417-0021	2017-05-12 04:45:00	0
0417-0021	2017-05-12 05:00:00	0
0417-0021	2017-05-12 05:15:00	0
0417-0021	2017-05-12 05:30:00	37
0417-0021	2017-05-12 05:45:00	494
0417-0021	2017-05-12 06:00:00	19
0417-0021	2017-05-12 06:15:00	226
0417-0021	2017-05-12 06:30:00	283
0417-0021	2017-05-12 06:45:00	21
0417-0021	2017-05-12 07:00:00	301
0417-0021	2017-05-12 07:15:00	888
0417-0021	2017-05-12 07:30:00	230
0417-0021	2017-05-12 07:45:00	51
0417-0021	2017-05-12 08:00:00	217
0417-0021	2017-05-12 08:15:00	377
0417-0021	2017-05-12 08:30:00	244
0417-0021	2017-05-12 08:45:00	0
0417-0021	2017-05-12 09:00:00	20
0417-0021	2017-05-12 09:15:00	136
0417-0021	2017-05-12 09:30:00	293
0417-0021	2017-05-12 09:45:00	667
0417-0021	2017-05-12 10:00:00	262
0417-0021	2017-05-12 10:15:00	67
0417-0021	2017-05-12 10:30:00	137
0417-0021	2017-05-12 10:45:00	487
0417-0021	2017-05-12 11:00:00	688
0417-0021	2017-05-12 11:15:00	472
0417-0021	2017-05-12 11:30:00	102
0417-0021	2017-05-12 11:45:00	404
0417-0021	2017-05-12 12:00:00	359
0417-0021	2017-05-12 12:15:00	336
0417-0021	2017-05-12 12:30:00	93
0417-0021	2017-05-12 12:45:00	115
0417-0021	2017-05-12 13:00:00	0
0417-0021	2017-05-12 13:15:00	8
0417-0021	2017-05-12 13:30:00	21
0417-0021	2017-05-12 13:45:00	495
0417-0021	2017-05-12 14:00:00	593
0417-0021	2017-05-12 14:15:00	523
0417-0021	2017-05-12 14:30:00	103
0417-0021	2017-05-12 14:45:00	146
0417-0021	2017-05-12 15:00:00	15
0417-0021	2017-05-12 15:15:00	411
0417-0021	2017-05-12 15:30:00	91
0417-0021	2017-05-12 15:45:00	86
0417-0021	2017-05-12 16:00:00	0
0417-0021	2017-05-12 16:15:00	0
0417-0021	2017-05-12 16:30:00	357
0417-0021	2017-05-12 16:45:00	0
0417-0021	2017-05-12 17:00:00	68
0417-0021	2017-05-12 17:15:00	439
0417-0021	2017-05-12 17:30:00	191
0417-0021	2017-05-12 17:45:00	310
0417-0021	2017-05-12 18:00:00	121
0417-0021	2017-05-12 18:15:00	639
0417-0021	2017-05-12 18:30:00	49
0417-0021	2017-05-12 18:45:00	10
0417-0021	2017-05-12 19:00:00	437
0417-0021	2017-05-12 19:15:00	11
0417-0021	2017-05-12 19:30:00	413
0417-0021	2017-05-12 19:45:00	1471
0417-0021	2017-05-12 20:00:00	1546
0417-0021	2017-05-12 20:15:00	557
0417-0021	2017-05-12 20:30:00	363
0417-0021	2017-05-12 20:45:00	12
0417-0021	2017-05-12 21:00:00	0
0417-0021	2017-05-12 21:15:00	0
0417-0021	2017-05-12 21:30:00	15
0417-0021	2017-05-12 21:45:00	20
0417-0021	2017-05-12 22:00:00	4
0417-0021	2017-05-12 22:15:00	50
0417-0021	2017-05-12 22:30:00	129
0417-0021	2017-05-12 22:45:00	12
0417-0021	2017-05-12 23:00:00	100
0417-0021	2017-05-12 23:15:00	0
0417-0021	2017-05-12 23:30:00	0
0417-0021	2017-05-12 23:45:00	0
0417-0021	2017-05-13 00:00:00	0
0417-0021	2017-05-13 00:15:00	0
0417-0021	2017-05-13 00:30:00	0
0417-0021	2017-05-13 00:45:00	0
0417-0021	2017-05-13 01:00:00	0
0417-0021	2017-05-13 01:15:00	54
0417-0021	2017-05-13 01:30:00	0
0417-0021	2017-05-13 01:45:00	0
0417-0021	2017-05-13 02:00:00	17
0417-0021	2017-05-13 02:15:00	19
0417-0021	2017-05-13 02:30:00	12
0417-0021	2017-05-13 02:45:00	0
0417-0021	2017-05-13 03:00:00	7
0417-0021	2017-05-13 03:15:00	0
0417-0021	2017-05-13 03:30:00	0
0417-0021	2017-05-13 03:45:00	0
0417-0021	2017-05-13 04:00:00	0
0417-0021	2017-05-13 04:15:00	0
0417-0021	2017-05-13 04:30:00	0
0417-0021	2017-05-13 04:45:00	0
0417-0021	2017-05-13 05:00:00	0
0417-0021	2017-05-13 05:15:00	0
0417-0021	2017-05-13 05:30:00	0
0417-0021	2017-05-13 05:45:00	62
0417-0021	2017-05-13 06:00:00	0
0417-0021	2017-05-13 06:15:00	0
0417-0021	2017-05-13 06:30:00	5
0417-0021	2017-05-13 06:45:00	0
0417-0021	2017-05-13 07:00:00	59
0417-0021	2017-05-13 07:15:00	699
0417-0021	2017-05-13 07:30:00	177
0417-0021	2017-05-13 07:45:00	150
0417-0021	2017-05-13 08:00:00	460
0417-0021	2017-05-13 08:15:00	29
0417-0021	2017-05-13 08:30:00	25
0417-0021	2017-05-13 08:45:00	285
0417-0021	2017-05-13 09:00:00	283
0417-0021	2017-05-13 09:15:00	1126
0417-0021	2017-05-13 09:30:00	216
0417-0021	2017-05-13 09:45:00	78
0417-0021	2017-05-13 10:00:00	286
0417-0021	2017-05-13 10:15:00	63
0417-0021	2017-05-13 10:30:00	35
0417-0021	2017-05-13 10:45:00	168
0417-0021	2017-05-13 11:00:00	552
0417-0021	2017-05-13 11:15:00	0
0417-0021	2017-05-13 11:30:00	240
0417-0021	2017-05-13 11:45:00	162
0417-0021	2017-05-13 12:00:00	0
0417-0021	2017-05-13 12:15:00	4
0417-0021	2017-05-13 12:30:00	16
0417-0021	2017-05-13 12:45:00	11
0417-0021	2017-05-13 13:00:00	45
0417-0021	2017-05-13 13:15:00	98
0417-0021	2017-05-13 13:30:00	241
0417-0021	2017-05-13 13:45:00	468
0417-0021	2017-05-13 14:00:00	801
0417-0021	2017-05-13 14:15:00	7
0417-0021	2017-05-13 14:30:00	236
0417-0021	2017-05-13 14:45:00	479
0417-0021	2017-05-13 15:00:00	408
0417-0021	2017-05-13 15:15:00	262
0417-0021	2017-05-13 15:30:00	9
0417-0021	2017-05-13 15:45:00	178
0417-0021	2017-05-13 16:00:00	182
0417-0021	2017-05-13 16:15:00	107
0417-0021	2017-05-13 16:30:00	0
0417-0021	2017-05-13 16:45:00	7
0417-0021	2017-05-13 17:00:00	0
0417-0021	2017-05-13 17:15:00	0
0417-0021	2017-05-13 17:30:00	0
0417-0021	2017-05-13 17:45:00	0
0417-0021	2017-05-13 18:00:00	119
0417-0021	2017-05-13 18:15:00	0
0417-0021	2017-05-13 18:30:00	0
0417-0021	2017-05-13 18:45:00	24
0417-0021	2017-05-13 19:00:00	52
0417-0021	2017-05-13 19:15:00	0
0417-0021	2017-05-13 19:30:00	184
0417-0021	2017-05-13 19:45:00	1458
0417-0021	2017-05-13 20:00:00	1324
0417-0021	2017-05-13 20:15:00	840
0417-0021	2017-05-13 20:30:00	821
0417-0021	2017-05-13 20:45:00	0
0417-0021	2017-05-13 21:00:00	0
0417-0021	2017-05-13 21:15:00	99
0417-0021	2017-05-13 21:30:00	9
0417-0021	2017-05-13 21:45:00	0
0417-0021	2017-05-13 22:00:00	75
0417-0021	2017-05-13 22:15:00	34
0417-0021	2017-05-13 22:30:00	63
0417-0021	2017-05-13 22:45:00	252
0417-0021	2017-05-13 23:00:00	0
0417-0021	2017-05-13 23:15:00	0
0417-0021	2017-05-13 23:30:00	0
0417-0021	2017-05-13 23:45:00	0
0417-0021	2017-05-14 00:00:00	0
0417-0021	2017-05-14 00:15:00	0
0417-0021	2017-05-14 00:30:00	0
0417-0021	2017-05-14 00:45:00	0
0417-0021	2017-05-14 01:00:00	0
0417-0021	2017-05-14 01:15:00	0
0417-0021	2017-05-14 01:30:00	0
0417-0021	2017-05-14 01:45:00	29
0417-0021	2017-05-14 02:00:00	9
0417-0021	2017-05-14 02:15:00	0
0417-0021	2017-05-14 02:30:00	0
0417-0021	2017-05-14 02:45:00	0
0417-0021	2017-05-14 03:00:00	0
0417-0021	2017-05-14 03:15:00	0
0417-0021	2017-05-14 03:30:00	0
0417-0021	2017-05-14 03:45:00	0
0417-0021	2017-05-14 04:00:00	0
0417-0021	2017-05-14 04:15:00	0
0417-0021	2017-05-14 04:30:00	0
0417-0021	2017-05-14 04:45:00	0
0417-0021	2017-05-14 05:00:00	0
0417-0021	2017-05-14 05:15:00	8
0417-0021	2017-05-14 05:30:00	0
0417-0021	2017-05-14 05:45:00	9
0417-0021	2017-05-14 06:00:00	30
0417-0021	2017-05-14 06:15:00	0
0417-0021	2017-05-14 06:30:00	0
0417-0021	2017-05-14 06:45:00	0
0417-0021	2017-05-14 07:00:00	0
0417-0021	2017-05-14 07:15:00	0
0417-0021	2017-05-14 07:30:00	0
0417-0021	2017-05-14 07:45:00	145
0417-0021	2017-05-14 08:00:00	105
0417-0021	2017-05-14 08:15:00	204
0417-0021	2017-05-14 08:30:00	261
0417-0021	2017-05-14 08:45:00	755
0417-0021	2017-05-14 09:00:00	88
0417-0021	2017-05-14 09:15:00	285
0417-0021	2017-05-14 09:30:00	616
0417-0021	2017-05-14 09:45:00	495
0417-0021	2017-05-14 10:00:00	311
0417-0021	2017-05-14 10:15:00	10
0417-0021	2017-05-14 10:30:00	26
0417-0021	2017-05-14 10:45:00	5
0417-0021	2017-05-14 11:00:00	117
0417-0021	2017-05-14 11:15:00	0
0417-0021	2017-05-14 11:30:00	24
0417-0021	2017-05-14 11:45:00	65
0417-0021	2017-05-14 12:00:00	389
0417-0021	2017-05-14 12:15:00	15
0417-0021	2017-05-14 12:30:00	7
0417-0021	2017-05-14 12:45:00	0
0417-0021	2017-05-14 13:00:00	111
0417-0021	2017-05-14 13:15:00	37
0417-0021	2017-05-14 13:30:00	22
0417-0021	2017-05-14 13:45:00	10
0417-0021	2017-05-14 14:00:00	323
0417-0021	2017-05-14 14:15:00	277
0417-0021	2017-05-14 14:30:00	289
0417-0021	2017-05-14 14:45:00	71
0417-0021	2017-05-14 15:00:00	485
0417-0021	2017-05-14 15:15:00	12
0417-0021	2017-05-14 15:30:00	31
0417-0021	2017-05-14 15:45:00	45
0417-0021	2017-05-14 16:00:00	0
0417-0021	2017-05-14 16:15:00	0
0417-0021	2017-05-14 16:30:00	12
0417-0021	2017-05-14 16:45:00	0
0417-0021	2017-05-14 17:00:00	0
0417-0021	2017-05-14 17:15:00	0
0417-0021	2017-05-14 17:30:00	9
0417-0021	2017-05-14 17:45:00	0
0417-0021	2017-05-14 18:00:00	0
0417-0021	2017-05-14 18:15:00	73
0417-0021	2017-05-14 18:30:00	17
0417-0021	2017-05-14 18:45:00	0
0417-0021	2017-05-14 19:00:00	20
0417-0021	2017-05-14 19:15:00	73
0417-0021	2017-05-14 19:30:00	1428
0417-0021	2017-05-14 19:45:00	1586
0417-0021	2017-05-14 20:00:00	848
0417-0021	2017-05-14 20:15:00	36
0417-0021	2017-05-14 20:30:00	0
0417-0021	2017-05-14 20:45:00	25
0417-0021	2017-05-14 21:00:00	7
0417-0021	2017-05-14 21:15:00	52
0417-0021	2017-05-14 21:30:00	0
0417-0021	2017-05-14 21:45:00	0
0417-0021	2017-05-14 22:00:00	0
0417-0021	2017-05-14 22:15:00	0
0417-0021	2017-05-14 22:30:00	60
0417-0021	2017-05-14 22:45:00	20
0417-0021	2017-05-14 23:00:00	5
0417-0021	2017-05-14 23:15:00	35
0417-0021	2017-05-14 23:30:00	0
0417-0021	2017-05-14 23:45:00	0
0417-0021	2017-05-15 00:00:00	59
0417-0021	2017-05-15 00:15:00	0
0417-0021	2017-05-15 00:30:00	0
0417-0021	2017-05-15 00:45:00	0
0417-0021	2017-05-15 01:00:00	0
0417-0021	2017-05-15 01:15:00	0
0417-0021	2017-05-15 01:30:00	0
0417-0021	2017-05-15 01:45:00	0
0417-0021	2017-05-15 02:00:00	0
0417-0021	2017-05-15 02:15:00	0
0417-0021	2017-05-15 02:30:00	0
0417-0021	2017-05-15 02:45:00	7
0417-0021	2017-05-15 03:00:00	0
0417-0021	2017-05-15 03:15:00	0
0417-0021	2017-05-15 03:30:00	0
0417-0021	2017-05-15 03:45:00	9
0417-0021	2017-05-15 04:00:00	0
0417-0021	2017-05-15 04:15:00	0
0417-0021	2017-05-15 04:30:00	8
0417-0021	2017-05-15 04:45:00	14
0417-0021	2017-05-15 05:00:00	0
0417-0021	2017-05-15 05:15:00	0
0417-0021	2017-05-15 05:30:00	0
0417-0021	2017-05-15 05:45:00	40
0417-0021	2017-05-15 06:00:00	162
0417-0021	2017-05-15 06:15:00	102
0417-0021	2017-05-15 06:30:00	0
0417-0021	2017-05-15 06:45:00	580
0417-0021	2017-05-15 07:00:00	72
0417-0021	2017-05-15 07:15:00	0
0417-0021	2017-05-15 07:30:00	474
0417-0021	2017-05-15 07:45:00	851
0417-0021	2017-05-15 08:00:00	41
0417-0021	2017-05-15 08:15:00	103
0417-0021	2017-05-15 08:30:00	321
0417-0021	2017-05-15 08:45:00	0
0417-0021	2017-05-15 09:00:00	132
0417-0021	2017-05-15 09:15:00	370
0417-0021	2017-05-15 09:30:00	905
0417-0021	2017-05-15 09:45:00	306
0417-0021	2017-05-15 10:00:00	589
0417-0021	2017-05-15 10:15:00	552
0417-0021	2017-05-15 10:30:00	105
0417-0021	2017-05-15 10:45:00	496
0417-0021	2017-05-15 11:00:00	583
0417-0021	2017-05-15 11:15:00	279
0417-0021	2017-05-15 11:30:00	449
0417-0021	2017-05-15 11:45:00	592
0417-0021	2017-05-15 12:00:00	0
0417-0021	2017-05-15 12:15:00	69
0417-0021	2017-05-15 12:30:00	146
0417-0021	2017-05-15 12:45:00	634
0417-0021	2017-05-15 13:00:00	185
0417-0021	2017-05-15 13:15:00	17
0417-0021	2017-05-15 13:30:00	342
0417-0021	2017-05-15 13:45:00	374
0417-0021	2017-05-15 14:00:00	287
0417-0021	2017-05-15 14:15:00	67
0417-0021	2017-05-15 14:30:00	80
0417-0021	2017-05-15 14:45:00	156
0417-0021	2017-05-15 15:00:00	64
0417-0021	2017-05-15 15:15:00	148
0417-0021	2017-05-15 15:30:00	338
0417-0021	2017-05-15 15:45:00	125
0417-0021	2017-05-15 16:00:00	529
0417-0021	2017-05-15 16:15:00	385
0417-0021	2017-05-15 16:30:00	323
0417-0021	2017-05-15 16:45:00	256
0417-0021	2017-05-15 17:00:00	361
0417-0021	2017-05-15 17:15:00	398
0417-0021	2017-05-15 17:30:00	534
0417-0021	2017-05-15 17:45:00	374
0417-0021	2017-05-15 18:00:00	623
0417-0021	2017-05-15 18:15:00	555
0417-0021	2017-05-15 18:30:00	7
0417-0021	2017-05-15 18:45:00	0
0417-0021	2017-05-15 19:00:00	174
0417-0021	2017-05-15 19:15:00	31
0417-0021	2017-05-15 19:30:00	299
0417-0021	2017-05-15 19:45:00	0
0417-0021	2017-05-15 20:00:00	0
0417-0021	2017-05-15 20:15:00	0
0417-0021	2017-05-15 20:30:00	0
0417-0021	2017-05-15 20:45:00	0
0417-0021	2017-05-15 21:00:00	24
0417-0021	2017-05-15 21:15:00	33
0417-0021	2017-05-15 21:30:00	0
0417-0021	2017-05-15 21:45:00	61
0417-0021	2017-05-15 22:00:00	7
0417-0021	2017-05-15 22:15:00	68
0417-0021	2017-05-15 22:30:00	28
0417-0021	2017-05-15 22:45:00	24
0417-0021	2017-05-15 23:00:00	0
0417-0021	2017-05-15 23:15:00	0
0417-0021	2017-05-15 23:30:00	0
0417-0021	2017-05-15 23:45:00	0
0417-0021	2017-05-16 00:00:00	0
0417-0021	2017-05-16 00:15:00	0
0417-0021	2017-05-16 00:30:00	0
0417-0021	2017-05-16 00:45:00	0
0417-0021	2017-05-16 01:00:00	0
0417-0021	2017-05-16 01:15:00	0
0417-0021	2017-05-16 01:30:00	0
0417-0021	2017-05-16 01:45:00	0
0417-0021	2017-05-16 02:00:00	0
0417-0021	2017-05-16 02:15:00	0
0417-0021	2017-05-16 02:30:00	0
0417-0021	2017-05-16 02:45:00	0
0417-0021	2017-05-16 03:00:00	29
0417-0021	2017-05-16 03:15:00	74
0417-0021	2017-05-16 03:30:00	0
0417-0021	2017-05-16 03:45:00	0
0417-0021	2017-05-16 04:00:00	0
0417-0021	2017-05-16 04:15:00	0
0417-0021	2017-05-16 04:30:00	0
0417-0021	2017-05-16 04:45:00	0
0417-0021	2017-05-16 05:00:00	0
0417-0021	2017-05-16 05:15:00	0
0417-0021	2017-05-16 05:30:00	0
0417-0021	2017-05-16 05:45:00	0
0417-0021	2017-05-16 06:00:00	0
0417-0021	2017-05-16 06:15:00	0
0417-0021	2017-05-16 06:30:00	0
0417-0021	2017-05-16 06:45:00	143
0417-0021	2017-05-16 07:00:00	69
0417-0021	2017-05-16 07:15:00	210
0417-0021	2017-05-16 07:30:00	53
0417-0021	2017-05-16 07:45:00	644
0417-0021	2017-05-16 08:00:00	60
0417-0021	2017-05-16 08:15:00	440
0417-0021	2017-05-16 08:30:00	317
0417-0021	2017-05-16 08:45:00	93
0417-0021	2017-05-16 09:00:00	0
0417-0021	2017-05-16 09:15:00	89
0417-0021	2017-05-16 09:30:00	200
0417-0021	2017-05-16 09:45:00	0
0417-0021	2017-05-16 10:00:00	0
0417-0021	2017-05-16 10:15:00	0
0417-0021	2017-05-16 10:30:00	0
0417-0021	2017-05-16 10:45:00	0
0417-0021	2017-05-16 11:00:00	0
0417-0021	2017-05-16 11:15:00	0
0417-0021	2017-05-16 11:30:00	0
0417-0021	2017-05-16 11:45:00	0
0417-0021	2017-05-16 12:00:00	0
0417-0021	2017-05-16 12:15:00	0
0417-0021	2017-05-16 12:30:00	0
0417-0021	2017-05-16 12:45:00	0
0417-0021	2017-05-16 13:00:00	0
0417-0021	2017-05-16 13:15:00	0
0417-0021	2017-05-16 13:30:00	0
0417-0021	2017-05-16 13:45:00	0
0417-0021	2017-05-16 14:00:00	0
0417-0021	2017-05-16 14:15:00	0
0417-0021	2017-05-16 14:30:00	0
0417-0021	2017-05-16 14:45:00	0
0417-0021	2017-05-16 15:00:00	0
0417-0021	2017-05-16 15:15:00	0
0417-0021	2017-05-16 15:30:00	0
0417-0021	2017-05-16 15:45:00	0
0417-0021	2017-05-16 16:00:00	0
0417-0021	2017-05-16 16:15:00	0
0417-0021	2017-05-16 16:30:00	0
0417-0021	2017-05-16 16:45:00	0
0417-0021	2017-05-16 17:00:00	0
0417-0021	2017-05-16 17:15:00	0
0417-0021	2017-05-16 17:30:00	0
0417-0021	2017-05-16 17:45:00	0
0417-0021	2017-05-16 18:00:00	0
0417-0021	2017-05-16 18:15:00	0
0417-0021	2017-05-16 18:30:00	0
0417-0021	2017-05-16 18:45:00	0
0417-0021	2017-05-16 19:00:00	0
0417-0021	2017-05-16 19:15:00	0
0417-0021	2017-05-16 19:30:00	0
0417-0021	2017-05-16 19:45:00	0
0417-0021	2017-05-16 20:00:00	0
0417-0021	2017-05-16 20:15:00	0
0417-0021	2017-05-16 20:30:00	0
0417-0021	2017-05-16 20:45:00	0
0417-0021	2017-05-16 21:00:00	0
0417-0021	2017-05-16 21:15:00	0
0417-0021	2017-05-16 21:30:00	0
0417-0021	2017-05-16 21:45:00	0
0417-0021	2017-05-16 22:00:00	0
0417-0021	2017-05-16 22:15:00	0
0417-0021	2017-05-16 22:30:00	0
0417-0021	2017-05-16 22:45:00	0
0417-0021	2017-05-16 23:00:00	0
0417-0021	2017-05-16 23:15:00	0
0417-0021	2017-05-16 23:30:00	0
0417-0021	2017-05-16 23:45:00	0
