## Supplementary Data 2 for "Digital phenotyping by consumer wearables identifies sleep-associated markers of cardiovascular disease risk and biological aging": ActivityTable_0417-0028-NHC.tsv

0417-0028	2017-05-08 00:00:00	0
0417-0028	2017-05-08 00:15:00	0
0417-0028	2017-05-08 00:30:00	0
0417-0028	2017-05-08 00:45:00	0
0417-0028	2017-05-08 01:00:00	0
0417-0028	2017-05-08 01:15:00	0
0417-0028	2017-05-08 01:30:00	0
0417-0028	2017-05-08 01:45:00	0
0417-0028	2017-05-08 02:00:00	0
0417-0028	2017-05-08 02:15:00	0
0417-0028	2017-05-08 02:30:00	0
0417-0028	2017-05-08 02:45:00	0
0417-0028	2017-05-08 03:00:00	0
0417-0028	2017-05-08 03:15:00	0
0417-0028	2017-05-08 03:30:00	0
0417-0028	2017-05-08 03:45:00	0
0417-0028	2017-05-08 04:00:00	0
0417-0028	2017-05-08 04:15:00	0
0417-0028	2017-05-08 04:30:00	0
0417-0028	2017-05-08 04:45:00	0
0417-0028	2017-05-08 05:00:00	0
0417-0028	2017-05-08 05:15:00	0
0417-0028	2017-05-08 05:30:00	0
0417-0028	2017-05-08 05:45:00	0
0417-0028	2017-05-08 06:00:00	0
0417-0028	2017-05-08 06:15:00	0
0417-0028	2017-05-08 06:30:00	0
0417-0028	2017-05-08 06:45:00	0
0417-0028	2017-05-08 07:00:00	0
0417-0028	2017-05-08 07:15:00	0
0417-0028	2017-05-08 07:30:00	0
0417-0028	2017-05-08 07:45:00	0
0417-0028	2017-05-08 08:00:00	0
0417-0028	2017-05-08 08:15:00	0
0417-0028	2017-05-08 08:30:00	0
0417-0028	2017-05-08 08:45:00	0
0417-0028	2017-05-08 09:00:00	0
0417-0028	2017-05-08 09:15:00	0
0417-0028	2017-05-08 09:30:00	0
0417-0028	2017-05-08 09:45:00	0
0417-0028	2017-05-08 10:00:00	0
0417-0028	2017-05-08 10:15:00	0
0417-0028	2017-05-08 10:30:00	0
0417-0028	2017-05-08 10:45:00	0
0417-0028	2017-05-08 11:00:00	0
0417-0028	2017-05-08 11:15:00	0
0417-0028	2017-05-08 11:30:00	0
0417-0028	2017-05-08 11:45:00	0
0417-0028	2017-05-08 12:00:00	0
0417-0028	2017-05-08 12:15:00	0
0417-0028	2017-05-08 12:30:00	0
0417-0028	2017-05-08 12:45:00	0
0417-0028	2017-05-08 13:00:00	0
0417-0028	2017-05-08 13:15:00	0
0417-0028	2017-05-08 13:30:00	0
0417-0028	2017-05-08 13:45:00	0
0417-0028	2017-05-08 14:00:00	0
0417-0028	2017-05-08 14:15:00	0
0417-0028	2017-05-08 14:30:00	0
0417-0028	2017-05-08 14:45:00	0
0417-0028	2017-05-08 15:00:00	0
0417-0028	2017-05-08 15:15:00	0
0417-0028	2017-05-08 15:30:00	0
0417-0028	2017-05-08 15:45:00	0
0417-0028	2017-05-08 16:00:00	0
0417-0028	2017-05-08 16:15:00	0
0417-0028	2017-05-08 16:30:00	0
0417-0028	2017-05-08 16:45:00	0
0417-0028	2017-05-08 17:00:00	0
0417-0028	2017-05-08 17:15:00	0
0417-0028	2017-05-08 17:30:00	0
0417-0028	2017-05-08 17:45:00	0
0417-0028	2017-05-08 18:00:00	0
0417-0028	2017-05-08 18:15:00	0
0417-0028	2017-05-08 18:30:00	0
0417-0028	2017-05-08 18:45:00	41
0417-0028	2017-05-08 19:00:00	0
0417-0028	2017-05-08 19:15:00	0
0417-0028	2017-05-08 19:30:00	0
0417-0028	2017-05-08 19:45:00	0
0417-0028	2017-05-08 20:00:00	0
0417-0028	2017-05-08 20:15:00	0
0417-0028	2017-05-08 20:30:00	0
0417-0028	2017-05-08 20:45:00	0
0417-0028	2017-05-08 21:00:00	0
0417-0028	2017-05-08 21:15:00	0
0417-0028	2017-05-08 21:30:00	0
0417-0028	2017-05-08 21:45:00	0
0417-0028	2017-05-08 22:00:00	0
0417-0028	2017-05-08 22:15:00	0
0417-0028	2017-05-08 22:30:00	0
0417-0028	2017-05-08 22:45:00	0
0417-0028	2017-05-08 23:00:00	0
0417-0028	2017-05-08 23:15:00	0
0417-0028	2017-05-08 23:30:00	0
0417-0028	2017-05-08 23:45:00	0
0417-0028	2017-05-09 00:00:00	0
0417-0028	2017-05-09 00:15:00	0
0417-0028	2017-05-09 00:30:00	0
0417-0028	2017-05-09 00:45:00	0
0417-0028	2017-05-09 01:00:00	0
0417-0028	2017-05-09 01:15:00	0
0417-0028	2017-05-09 01:30:00	0
0417-0028	2017-05-09 01:45:00	0
0417-0028	2017-05-09 02:00:00	0
0417-0028	2017-05-09 02:15:00	0
0417-0028	2017-05-09 02:30:00	0
0417-0028	2017-05-09 02:45:00	0
0417-0028	2017-05-09 03:00:00	0
0417-0028	2017-05-09 03:15:00	0
0417-0028	2017-05-09 03:30:00	0
0417-0028	2017-05-09 03:45:00	0
0417-0028	2017-05-09 04:00:00	0
0417-0028	2017-05-09 04:15:00	0
0417-0028	2017-05-09 04:30:00	0
0417-0028	2017-05-09 04:45:00	0
0417-0028	2017-05-09 05:00:00	0
0417-0028	2017-05-09 05:15:00	0
0417-0028	2017-05-09 05:30:00	0
0417-0028	2017-05-09 05:45:00	0
0417-0028	2017-05-09 06:00:00	0
0417-0028	2017-05-09 06:15:00	0
0417-0028	2017-05-09 06:30:00	0
0417-0028	2017-05-09 06:45:00	0
0417-0028	2017-05-09 07:00:00	0
0417-0028	2017-05-09 07:15:00	0
0417-0028	2017-05-09 07:30:00	0
0417-0028	2017-05-09 07:45:00	0
0417-0028	2017-05-09 08:00:00	0
0417-0028	2017-05-09 08:15:00	0
0417-0028	2017-05-09 08:30:00	0
0417-0028	2017-05-09 08:45:00	0
0417-0028	2017-05-09 09:00:00	0
0417-0028	2017-05-09 09:15:00	0
0417-0028	2017-05-09 09:30:00	0
0417-0028	2017-05-09 09:45:00	0
0417-0028	2017-05-09 10:00:00	0
0417-0028	2017-05-09 10:15:00	0
0417-0028	2017-05-09 10:30:00	0
0417-0028	2017-05-09 10:45:00	0
0417-0028	2017-05-09 11:00:00	0
0417-0028	2017-05-09 11:15:00	0
0417-0028	2017-05-09 11:30:00	0
0417-0028	2017-05-09 11:45:00	0
0417-0028	2017-05-09 12:00:00	0
0417-0028	2017-05-09 12:15:00	0
0417-0028	2017-05-09 12:30:00	0
0417-0028	2017-05-09 12:45:00	0
0417-0028	2017-05-09 13:00:00	0
0417-0028	2017-05-09 13:15:00	0
0417-0028	2017-05-09 13:30:00	49
0417-0028	2017-05-09 13:45:00	0
0417-0028	2017-05-09 14:00:00	6
0417-0028	2017-05-09 14:15:00	23
0417-0028	2017-05-09 14:30:00	149
0417-0028	2017-05-09 14:45:00	7
0417-0028	2017-05-09 15:00:00	0
0417-0028	2017-05-09 15:15:00	0
0417-0028	2017-05-09 15:30:00	0
0417-0028	2017-05-09 15:45:00	0
0417-0028	2017-05-09 16:00:00	0
0417-0028	2017-05-09 16:15:00	0
0417-0028	2017-05-09 16:30:00	0
0417-0028	2017-05-09 16:45:00	38
0417-0028	2017-05-09 17:00:00	198
0417-0028	2017-05-09 17:15:00	192
0417-0028	2017-05-09 17:30:00	135
0417-0028	2017-05-09 17:45:00	134
0417-0028	2017-05-09 18:00:00	148
0417-0028	2017-05-09 18:15:00	234
0417-0028	2017-05-09 18:30:00	725
0417-0028	2017-05-09 18:45:00	349
0417-0028	2017-05-09 19:00:00	58
0417-0028	2017-05-09 19:15:00	311
0417-0028	2017-05-09 19:30:00	187
0417-0028	2017-05-09 19:45:00	0
0417-0028	2017-05-09 20:00:00	141
0417-0028	2017-05-09 20:15:00	291
0417-0028	2017-05-09 20:30:00	200
0417-0028	2017-05-09 20:45:00	27
0417-0028	2017-05-09 21:00:00	7
0417-0028	2017-05-09 21:15:00	18
0417-0028	2017-05-09 21:30:00	51
0417-0028	2017-05-09 21:45:00	18
0417-0028	2017-05-09 22:00:00	23
0417-0028	2017-05-09 22:15:00	98
0417-0028	2017-05-09 22:30:00	252
0417-0028	2017-05-09 22:45:00	277
0417-0028	2017-05-09 23:00:00	59
0417-0028	2017-05-09 23:15:00	83
0417-0028	2017-05-09 23:30:00	63
0417-0028	2017-05-09 23:45:00	25
0417-0028	2017-05-10 00:00:00	0
0417-0028	2017-05-10 00:15:00	20
0417-0028	2017-05-10 00:30:00	0
0417-0028	2017-05-10 00:45:00	0
0417-0028	2017-05-10 01:00:00	0
0417-0028	2017-05-10 01:15:00	0
0417-0028	2017-05-10 01:30:00	0
0417-0028	2017-05-10 01:45:00	0
0417-0028	2017-05-10 02:00:00	0
0417-0028	2017-05-10 02:15:00	0
0417-0028	2017-05-10 02:30:00	0
0417-0028	2017-05-10 02:45:00	0
0417-0028	2017-05-10 03:00:00	0
0417-0028	2017-05-10 03:15:00	0
0417-0028	2017-05-10 03:30:00	0
0417-0028	2017-05-10 03:45:00	0
0417-0028	2017-05-10 04:00:00	0
0417-0028	2017-05-10 04:15:00	0
0417-0028	2017-05-10 04:30:00	0
0417-0028	2017-05-10 04:45:00	0
0417-0028	2017-05-10 05:00:00	0
0417-0028	2017-05-10 05:15:00	36
0417-0028	2017-05-10 05:30:00	36
0417-0028	2017-05-10 05:45:00	0
0417-0028	2017-05-10 06:00:00	0
0417-0028	2017-05-10 06:15:00	68
0417-0028	2017-05-10 06:30:00	544
0417-0028	2017-05-10 06:45:00	881
0417-0028	2017-05-10 07:00:00	353
0417-0028	2017-05-10 07:15:00	336
0417-0028	2017-05-10 07:30:00	212
0417-0028	2017-05-10 07:45:00	511
0417-0028	2017-05-10 08:00:00	129
0417-0028	2017-05-10 08:15:00	152
0417-0028	2017-05-10 08:30:00	95
0417-0028	2017-05-10 08:45:00	179
0417-0028	2017-05-10 09:00:00	143
0417-0028	2017-05-10 09:15:00	128
0417-0028	2017-05-10 09:30:00	27
0417-0028	2017-05-10 09:45:00	59
0417-0028	2017-05-10 10:00:00	133
0417-0028	2017-05-10 10:15:00	162
0417-0028	2017-05-10 10:30:00	155
0417-0028	2017-05-10 10:45:00	21
0417-0028	2017-05-10 11:00:00	150
0417-0028	2017-05-10 11:15:00	158
0417-0028	2017-05-10 11:30:00	235
0417-0028	2017-05-10 11:45:00	111
0417-0028	2017-05-10 12:00:00	149
0417-0028	2017-05-10 12:15:00	41
0417-0028	2017-05-10 12:30:00	279
0417-0028	2017-05-10 12:45:00	196
0417-0028	2017-05-10 13:00:00	159
0417-0028	2017-05-10 13:15:00	0
0417-0028	2017-05-10 13:30:00	12
0417-0028	2017-05-10 13:45:00	154
0417-0028	2017-05-10 14:00:00	186
0417-0028	2017-05-10 14:15:00	91
0417-0028	2017-05-10 14:30:00	327
0417-0028	2017-05-10 14:45:00	170
0417-0028	2017-05-10 15:00:00	338
0417-0028	2017-05-10 15:15:00	257
0417-0028	2017-05-10 15:30:00	344
0417-0028	2017-05-10 15:45:00	283
0417-0028	2017-05-10 16:00:00	965
0417-0028	2017-05-10 16:15:00	703
0417-0028	2017-05-10 16:30:00	69
0417-0028	2017-05-10 16:45:00	81
0417-0028	2017-05-10 17:00:00	20
0417-0028	2017-05-10 17:15:00	319
0417-0028	2017-05-10 17:30:00	145
0417-0028	2017-05-10 17:45:00	29
0417-0028	2017-05-10 18:00:00	44
0417-0028	2017-05-10 18:15:00	114
0417-0028	2017-05-10 18:30:00	106
0417-0028	2017-05-10 18:45:00	62
0417-0028	2017-05-10 19:00:00	190
0417-0028	2017-05-10 19:15:00	112
0417-0028	2017-05-10 19:30:00	140
0417-0028	2017-05-10 19:45:00	0
0417-0028	2017-05-10 20:00:00	0
0417-0028	2017-05-10 20:15:00	15
0417-0028	2017-05-10 20:30:00	46
0417-0028	2017-05-10 20:45:00	24
0417-0028	2017-05-10 21:00:00	112
0417-0028	2017-05-10 21:15:00	164
0417-0028	2017-05-10 21:30:00	0
0417-0028	2017-05-10 21:45:00	0
0417-0028	2017-05-10 22:00:00	0
0417-0028	2017-05-10 22:15:00	66
0417-0028	2017-05-10 22:30:00	7
0417-0028	2017-05-10 22:45:00	0
0417-0028	2017-05-10 23:00:00	8
0417-0028	2017-05-10 23:15:00	0
0417-0028	2017-05-10 23:30:00	0
0417-0028	2017-05-10 23:45:00	0
0417-0028	2017-05-11 00:00:00	0
0417-0028	2017-05-11 00:15:00	0
0417-0028	2017-05-11 00:30:00	8
0417-0028	2017-05-11 00:45:00	0
0417-0028	2017-05-11 01:00:00	0
0417-0028	2017-05-11 01:15:00	0
0417-0028	2017-05-11 01:30:00	0
0417-0028	2017-05-11 01:45:00	0
0417-0028	2017-05-11 02:00:00	0
0417-0028	2017-05-11 02:15:00	0
0417-0028	2017-05-11 02:30:00	0
0417-0028	2017-05-11 02:45:00	0
0417-0028	2017-05-11 03:00:00	0
0417-0028	2017-05-11 03:15:00	0
0417-0028	2017-05-11 03:30:00	0
0417-0028	2017-05-11 03:45:00	0
0417-0028	2017-05-11 04:00:00	0
0417-0028	2017-05-11 04:15:00	0
0417-0028	2017-05-11 04:30:00	0
0417-0028	2017-05-11 04:45:00	0
0417-0028	2017-05-11 05:00:00	0
0417-0028	2017-05-11 05:15:00	0
0417-0028	2017-05-11 05:30:00	0
0417-0028	2017-05-11 05:45:00	0
0417-0028	2017-05-11 06:00:00	118
0417-0028	2017-05-11 06:15:00	51
0417-0028	2017-05-11 06:30:00	809
0417-0028	2017-05-11 06:45:00	708
0417-0028	2017-05-11 07:00:00	332
0417-0028	2017-05-11 07:15:00	47
0417-0028	2017-05-11 07:30:00	220
0417-0028	2017-05-11 07:45:00	213
0417-0028	2017-05-11 08:00:00	163
0417-0028	2017-05-11 08:15:00	132
0417-0028	2017-05-11 08:30:00	252
0417-0028	2017-05-11 08:45:00	249
0417-0028	2017-05-11 09:00:00	200
0417-0028	2017-05-11 09:15:00	138
0417-0028	2017-05-11 09:30:00	214
0417-0028	2017-05-11 09:45:00	328
0417-0028	2017-05-11 10:00:00	425
0417-0028	2017-05-11 10:15:00	213
0417-0028	2017-05-11 10:30:00	306
0417-0028	2017-05-11 10:45:00	153
0417-0028	2017-05-11 11:00:00	111
0417-0028	2017-05-11 11:15:00	213
0417-0028	2017-05-11 11:30:00	360
0417-0028	2017-05-11 11:45:00	203
0417-0028	2017-05-11 12:00:00	141
0417-0028	2017-05-11 12:15:00	351
0417-0028	2017-05-11 12:30:00	122
0417-0028	2017-05-11 12:45:00	346
0417-0028	2017-05-11 13:00:00	141
0417-0028	2017-05-11 13:15:00	76
0417-0028	2017-05-11 13:30:00	7
0417-0028	2017-05-11 13:45:00	80
0417-0028	2017-05-11 14:00:00	367
0417-0028	2017-05-11 14:15:00	203
0417-0028	2017-05-11 14:30:00	197
0417-0028	2017-05-11 14:45:00	285
0417-0028	2017-05-11 15:00:00	134
0417-0028	2017-05-11 15:15:00	394
0417-0028	2017-05-11 15:30:00	421
0417-0028	2017-05-11 15:45:00	336
0417-0028	2017-05-11 16:00:00	215
0417-0028	2017-05-11 16:15:00	818
0417-0028	2017-05-11 16:30:00	643
0417-0028	2017-05-11 16:45:00	771
0417-0028	2017-05-11 17:00:00	42
0417-0028	2017-05-11 17:15:00	0
0417-0028	2017-05-11 17:30:00	76
0417-0028	2017-05-11 17:45:00	0
0417-0028	2017-05-11 18:00:00	0
0417-0028	2017-05-11 18:15:00	0
0417-0028	2017-05-11 18:30:00	78
0417-0028	2017-05-11 18:45:00	0
0417-0028	2017-05-11 19:00:00	0
0417-0028	2017-05-11 19:15:00	0
0417-0028	2017-05-11 19:30:00	0
0417-0028	2017-05-11 19:45:00	0
0417-0028	2017-05-11 20:00:00	0
0417-0028	2017-05-11 20:15:00	0
0417-0028	2017-05-11 20:30:00	0
0417-0028	2017-05-11 20:45:00	0
0417-0028	2017-05-11 21:00:00	0
0417-0028	2017-05-11 21:15:00	0
0417-0028	2017-05-11 21:30:00	0
0417-0028	2017-05-11 21:45:00	0
0417-0028	2017-05-11 22:00:00	0
0417-0028	2017-05-11 22:15:00	0
0417-0028	2017-05-11 22:30:00	0
0417-0028	2017-05-11 22:45:00	35
0417-0028	2017-05-11 23:00:00	0
0417-0028	2017-05-11 23:15:00	0
0417-0028	2017-05-11 23:30:00	0
0417-0028	2017-05-11 23:45:00	0
0417-0028	2017-05-12 00:00:00	0
0417-0028	2017-05-12 00:15:00	0
0417-0028	2017-05-12 00:30:00	11
0417-0028	2017-05-12 00:45:00	0
0417-0028	2017-05-12 01:00:00	0
0417-0028	2017-05-12 01:15:00	0
0417-0028	2017-05-12 01:30:00	0
0417-0028	2017-05-12 01:45:00	0
0417-0028	2017-05-12 02:00:00	0
0417-0028	2017-05-12 02:15:00	0
0417-0028	2017-05-12 02:30:00	0
0417-0028	2017-05-12 02:45:00	0
0417-0028	2017-05-12 03:00:00	0
0417-0028	2017-05-12 03:15:00	0
0417-0028	2017-05-12 03:30:00	0
0417-0028	2017-05-12 03:45:00	0
0417-0028	2017-05-12 04:00:00	0
0417-0028	2017-05-12 04:15:00	0
0417-0028	2017-05-12 04:30:00	0
0417-0028	2017-05-12 04:45:00	0
0417-0028	2017-05-12 05:00:00	0
0417-0028	2017-05-12 05:15:00	7
0417-0028	2017-05-12 05:30:00	0
0417-0028	2017-05-12 05:45:00	0
0417-0028	2017-05-12 06:00:00	0
0417-0028	2017-05-12 06:15:00	12
0417-0028	2017-05-12 06:30:00	424
0417-0028	2017-05-12 06:45:00	1139
0417-0028	2017-05-12 07:00:00	422
0417-0028	2017-05-12 07:15:00	225
0417-0028	2017-05-12 07:30:00	177
0417-0028	2017-05-12 07:45:00	297
0417-0028	2017-05-12 08:00:00	175
0417-0028	2017-05-12 08:15:00	203
0417-0028	2017-05-12 08:30:00	120
0417-0028	2017-05-12 08:45:00	198
0417-0028	2017-05-12 09:00:00	120
0417-0028	2017-05-12 09:15:00	28
0417-0028	2017-05-12 09:30:00	112
0417-0028	2017-05-12 09:45:00	206
0417-0028	2017-05-12 10:00:00	170
0417-0028	2017-05-12 10:15:00	125
0417-0028	2017-05-12 10:30:00	177
0417-0028	2017-05-12 10:45:00	27
0417-0028	2017-05-12 11:00:00	157
0417-0028	2017-05-12 11:15:00	114
0417-0028	2017-05-12 11:30:00	207
0417-0028	2017-05-12 11:45:00	213
0417-0028	2017-05-12 12:00:00	167
0417-0028	2017-05-12 12:15:00	323
0417-0028	2017-05-12 12:30:00	113
0417-0028	2017-05-12 12:45:00	302
0417-0028	2017-05-12 13:00:00	0
0417-0028	2017-05-12 13:15:00	0
0417-0028	2017-05-12 13:30:00	220
0417-0028	2017-05-12 13:45:00	229
0417-0028	2017-05-12 14:00:00	162
0417-0028	2017-05-12 14:15:00	148
0417-0028	2017-05-12 14:30:00	11
0417-0028	2017-05-12 14:45:00	306
0417-0028	2017-05-12 15:00:00	145
0417-0028	2017-05-12 15:15:00	336
0417-0028	2017-05-12 15:30:00	214
0417-0028	2017-05-12 15:45:00	169
0417-0028	2017-05-12 16:00:00	432
0417-0028	2017-05-12 16:15:00	1044
0417-0028	2017-05-12 16:30:00	91
0417-0028	2017-05-12 16:45:00	0
0417-0028	2017-05-12 17:00:00	6
0417-0028	2017-05-12 17:15:00	0
0417-0028	2017-05-12 17:30:00	0
0417-0028	2017-05-12 17:45:00	0
0417-0028	2017-05-12 18:00:00	0
0417-0028	2017-05-12 18:15:00	0
0417-0028	2017-05-12 18:30:00	0
0417-0028	2017-05-12 18:45:00	815
0417-0028	2017-05-12 19:00:00	813
0417-0028	2017-05-12 19:15:00	133
0417-0028	2017-05-12 19:30:00	47
0417-0028	2017-05-12 19:45:00	67
0417-0028	2017-05-12 20:00:00	102
0417-0028	2017-05-12 20:15:00	30
0417-0028	2017-05-12 20:30:00	131
0417-0028	2017-05-12 20:45:00	8
0417-0028	2017-05-12 21:00:00	527
0417-0028	2017-05-12 21:15:00	36
0417-0028	2017-05-12 21:30:00	208
0417-0028	2017-05-12 21:45:00	353
0417-0028	2017-05-12 22:00:00	355
0417-0028	2017-05-12 22:15:00	216
0417-0028	2017-05-12 22:30:00	0
0417-0028	2017-05-12 22:45:00	33
0417-0028	2017-05-12 23:00:00	0
0417-0028	2017-05-12 23:15:00	8
0417-0028	2017-05-12 23:30:00	20
0417-0028	2017-05-12 23:45:00	28
0417-0028	2017-05-13 00:00:00	0
0417-0028	2017-05-13 00:15:00	0
0417-0028	2017-05-13 00:30:00	0
0417-0028	2017-05-13 00:45:00	0
0417-0028	2017-05-13 01:00:00	0
0417-0028	2017-05-13 01:15:00	0
0417-0028	2017-05-13 01:30:00	0
0417-0028	2017-05-13 01:45:00	0
0417-0028	2017-05-13 02:00:00	0
0417-0028	2017-05-13 02:15:00	0
0417-0028	2017-05-13 02:30:00	0
0417-0028	2017-05-13 02:45:00	0
0417-0028	2017-05-13 03:00:00	0
0417-0028	2017-05-13 03:15:00	0
0417-0028	2017-05-13 03:30:00	0
0417-0028	2017-05-13 03:45:00	0
0417-0028	2017-05-13 04:00:00	0
0417-0028	2017-05-13 04:15:00	0
0417-0028	2017-05-13 04:30:00	0
0417-0028	2017-05-13 04:45:00	0
0417-0028	2017-05-13 05:00:00	0
0417-0028	2017-05-13 05:15:00	0
0417-0028	2017-05-13 05:30:00	0
0417-0028	2017-05-13 05:45:00	0
0417-0028	2017-05-13 06:00:00	0
0417-0028	2017-05-13 06:15:00	0
0417-0028	2017-05-13 06:30:00	13
0417-0028	2017-05-13 06:45:00	0
0417-0028	2017-05-13 07:00:00	0
0417-0028	2017-05-13 07:15:00	377
0417-0028	2017-05-13 07:30:00	1127
0417-0028	2017-05-13 07:45:00	190
0417-0028	2017-05-13 08:00:00	189
0417-0028	2017-05-13 08:15:00	309
0417-0028	2017-05-13 08:30:00	289
0417-0028	2017-05-13 08:45:00	155
0417-0028	2017-05-13 09:00:00	112
0417-0028	2017-05-13 09:15:00	265
0417-0028	2017-05-13 09:30:00	54
0417-0028	2017-05-13 09:45:00	198
0417-0028	2017-05-13 10:00:00	220
0417-0028	2017-05-13 10:15:00	277
0417-0028	2017-05-13 10:30:00	314
0417-0028	2017-05-13 10:45:00	199
0417-0028	2017-05-13 11:00:00	231
0417-0028	2017-05-13 11:15:00	384
0417-0028	2017-05-13 11:30:00	175
0417-0028	2017-05-13 11:45:00	245
0417-0028	2017-05-13 12:00:00	348
0417-0028	2017-05-13 12:15:00	119
0417-0028	2017-05-13 12:30:00	347
0417-0028	2017-05-13 12:45:00	0
0417-0028	2017-05-13 13:00:00	345
0417-0028	2017-05-13 13:15:00	408
0417-0028	2017-05-13 13:30:00	0
0417-0028	2017-05-13 13:45:00	0
0417-0028	2017-05-13 14:00:00	5
0417-0028	2017-05-13 14:15:00	7
0417-0028	2017-05-13 14:30:00	0
0417-0028	2017-05-13 14:45:00	0
0417-0028	2017-05-13 15:00:00	836
0417-0028	2017-05-13 15:15:00	604
0417-0028	2017-05-13 15:30:00	11
0417-0028	2017-05-13 15:45:00	221
0417-0028	2017-05-13 16:00:00	260
0417-0028	2017-05-13 16:15:00	346
0417-0028	2017-05-13 16:30:00	256
0417-0028	2017-05-13 16:45:00	274
0417-0028	2017-05-13 17:00:00	161
0417-0028	2017-05-13 17:15:00	264
0417-0028	2017-05-13 17:30:00	489
0417-0028	2017-05-13 17:45:00	65
0417-0028	2017-05-13 18:00:00	0
0417-0028	2017-05-13 18:15:00	247
0417-0028	2017-05-13 18:30:00	98
0417-0028	2017-05-13 18:45:00	306
0417-0028	2017-05-13 19:00:00	86
0417-0028	2017-05-13 19:15:00	229
0417-0028	2017-05-13 19:30:00	147
0417-0028	2017-05-13 19:45:00	232
0417-0028	2017-05-13 20:00:00	83
0417-0028	2017-05-13 20:15:00	600
0417-0028	2017-05-13 20:30:00	354
0417-0028	2017-05-13 20:45:00	487
0417-0028	2017-05-13 21:00:00	281
0417-0028	2017-05-13 21:15:00	0
0417-0028	2017-05-13 21:30:00	0
0417-0028	2017-05-13 21:45:00	0
0417-0028	2017-05-13 22:00:00	0
0417-0028	2017-05-13 22:15:00	259
0417-0028	2017-05-13 22:30:00	428
0417-0028	2017-05-13 22:45:00	1324
0417-0028	2017-05-13 23:00:00	44
0417-0028	2017-05-13 23:15:00	23
0417-0028	2017-05-13 23:30:00	4
0417-0028	2017-05-13 23:45:00	1141
