## Supplementary Data 2 for "Digital phenotyping by consumer wearables identifies sleep-associated markers of cardiovascular disease risk and biological aging": ActivityTable_0417-0031-NHC.tsv

0417-0031	2017-11-09 00:00:00	0
0417-0031	2017-11-09 00:15:00	0
0417-0031	2017-11-09 00:30:00	0
0417-0031	2017-11-09 00:45:00	0
0417-0031	2017-11-09 01:00:00	0
0417-0031	2017-11-09 01:15:00	0
0417-0031	2017-11-09 01:30:00	0
0417-0031	2017-11-09 01:45:00	0
0417-0031	2017-11-09 02:00:00	0
0417-0031	2017-11-09 02:15:00	0
0417-0031	2017-11-09 02:30:00	0
0417-0031	2017-11-09 02:45:00	0
0417-0031	2017-11-09 03:00:00	0
0417-0031	2017-11-09 03:15:00	0
0417-0031	2017-11-09 03:30:00	0
0417-0031	2017-11-09 03:45:00	0
0417-0031	2017-11-09 04:00:00	0
0417-0031	2017-11-09 04:15:00	0
0417-0031	2017-11-09 04:30:00	0
0417-0031	2017-11-09 04:45:00	0
0417-0031	2017-11-09 05:00:00	0
0417-0031	2017-11-09 05:15:00	0
0417-0031	2017-11-09 05:30:00	0
0417-0031	2017-11-09 05:45:00	0
0417-0031	2017-11-09 06:00:00	0
0417-0031	2017-11-09 06:15:00	0
0417-0031	2017-11-09 06:30:00	0
0417-0031	2017-11-09 06:45:00	0
0417-0031	2017-11-09 07:00:00	0
0417-0031	2017-11-09 07:15:00	0
0417-0031	2017-11-09 07:30:00	0
0417-0031	2017-11-09 07:45:00	0
0417-0031	2017-11-09 08:00:00	0
0417-0031	2017-11-09 08:15:00	0
0417-0031	2017-11-09 08:30:00	0
0417-0031	2017-11-09 08:45:00	0
0417-0031	2017-11-09 09:00:00	0
0417-0031	2017-11-09 09:15:00	0
0417-0031	2017-11-09 09:30:00	14
0417-0031	2017-11-09 09:45:00	64
0417-0031	2017-11-09 10:00:00	164
0417-0031	2017-11-09 10:15:00	162
0417-0031	2017-11-09 10:30:00	545
0417-0031	2017-11-09 10:45:00	692
0417-0031	2017-11-09 11:00:00	378
0417-0031	2017-11-09 11:15:00	0
0417-0031	2017-11-09 11:30:00	0
0417-0031	2017-11-09 11:45:00	322
0417-0031	2017-11-09 12:00:00	46
0417-0031	2017-11-09 12:15:00	19
0417-0031	2017-11-09 12:30:00	0
0417-0031	2017-11-09 12:45:00	65
0417-0031	2017-11-09 13:00:00	329
0417-0031	2017-11-09 13:15:00	372
0417-0031	2017-11-09 13:30:00	193
0417-0031	2017-11-09 13:45:00	358
0417-0031	2017-11-09 14:00:00	0
0417-0031	2017-11-09 14:15:00	160
0417-0031	2017-11-09 14:30:00	26
0417-0031	2017-11-09 14:45:00	177
0417-0031	2017-11-09 15:00:00	88
0417-0031	2017-11-09 15:15:00	18
0417-0031	2017-11-09 15:30:00	0
0417-0031	2017-11-09 15:45:00	28
0417-0031	2017-11-09 16:00:00	9
0417-0031	2017-11-09 16:15:00	0
0417-0031	2017-11-09 16:30:00	5
0417-0031	2017-11-09 16:45:00	76
0417-0031	2017-11-09 17:00:00	45
0417-0031	2017-11-09 17:15:00	25
0417-0031	2017-11-09 17:30:00	122
0417-0031	2017-11-09 17:45:00	241
0417-0031	2017-11-09 18:00:00	148
0417-0031	2017-11-09 18:15:00	19
0417-0031	2017-11-09 18:30:00	0
0417-0031	2017-11-09 18:45:00	80
0417-0031	2017-11-09 19:00:00	13
0417-0031	2017-11-09 19:15:00	5
0417-0031	2017-11-09 19:30:00	7
0417-0031	2017-11-09 19:45:00	18
0417-0031	2017-11-09 20:00:00	242
0417-0031	2017-11-09 20:15:00	81
0417-0031	2017-11-09 20:30:00	43
0417-0031	2017-11-09 20:45:00	8
0417-0031	2017-11-09 21:00:00	101
0417-0031	2017-11-09 21:15:00	36
0417-0031	2017-11-09 21:30:00	15
0417-0031	2017-11-09 21:45:00	0
0417-0031	2017-11-09 22:00:00	103
0417-0031	2017-11-09 22:15:00	272
0417-0031	2017-11-09 22:30:00	711
0417-0031	2017-11-09 22:45:00	7
0417-0031	2017-11-09 23:00:00	257
0417-0031	2017-11-09 23:15:00	1705
0417-0031	2017-11-09 23:30:00	318
0417-0031	2017-11-09 23:45:00	150
0417-0031	2017-11-10 00:00:00	50
0417-0031	2017-11-10 00:15:00	30
0417-0031	2017-11-10 00:30:00	0
0417-0031	2017-11-10 00:45:00	0
0417-0031	2017-11-10 01:00:00	0
0417-0031	2017-11-10 01:15:00	0
0417-0031	2017-11-10 01:30:00	0
0417-0031	2017-11-10 01:45:00	8
0417-0031	2017-11-10 02:00:00	25
0417-0031	2017-11-10 02:15:00	0
0417-0031	2017-11-10 02:30:00	67
0417-0031	2017-11-10 02:45:00	0
0417-0031	2017-11-10 03:00:00	0
0417-0031	2017-11-10 03:15:00	0
0417-0031	2017-11-10 03:30:00	0
0417-0031	2017-11-10 03:45:00	9
0417-0031	2017-11-10 04:00:00	17
0417-0031	2017-11-10 04:15:00	0
0417-0031	2017-11-10 04:30:00	0
0417-0031	2017-11-10 04:45:00	0
0417-0031	2017-11-10 05:00:00	19
0417-0031	2017-11-10 05:15:00	0
0417-0031	2017-11-10 05:30:00	20
0417-0031	2017-11-10 05:45:00	67
0417-0031	2017-11-10 06:00:00	42
0417-0031	2017-11-10 06:15:00	0
0417-0031	2017-11-10 06:30:00	0
0417-0031	2017-11-10 06:45:00	18
0417-0031	2017-11-10 07:00:00	33
0417-0031	2017-11-10 07:15:00	0
0417-0031	2017-11-10 07:30:00	230
0417-0031	2017-11-10 07:45:00	41
0417-0031	2017-11-10 08:00:00	163
0417-0031	2017-11-10 08:15:00	181
0417-0031	2017-11-10 08:30:00	9
0417-0031	2017-11-10 08:45:00	507
0417-0031	2017-11-10 09:00:00	254
0417-0031	2017-11-10 09:15:00	4
0417-0031	2017-11-10 09:30:00	0
0417-0031	2017-11-10 09:45:00	391
0417-0031	2017-11-10 10:00:00	105
0417-0031	2017-11-10 10:15:00	66
0417-0031	2017-11-10 10:30:00	0
0417-0031	2017-11-10 10:45:00	303
0417-0031	2017-11-10 11:00:00	101
0417-0031	2017-11-10 11:15:00	250
0417-0031	2017-11-10 11:30:00	643
0417-0031	2017-11-10 11:45:00	549
0417-0031	2017-11-10 12:00:00	406
0417-0031	2017-11-10 12:15:00	94
0417-0031	2017-11-10 12:30:00	75
0417-0031	2017-11-10 12:45:00	61
0417-0031	2017-11-10 13:00:00	41
0417-0031	2017-11-10 13:15:00	89
0417-0031	2017-11-10 13:30:00	62
0417-0031	2017-11-10 13:45:00	87
0417-0031	2017-11-10 14:00:00	36
0417-0031	2017-11-10 14:15:00	205
0417-0031	2017-11-10 14:30:00	51
0417-0031	2017-11-10 14:45:00	31
0417-0031	2017-11-10 15:00:00	55
0417-0031	2017-11-10 15:15:00	173
0417-0031	2017-11-10 15:30:00	68
0417-0031	2017-11-10 15:45:00	214
0417-0031	2017-11-10 16:00:00	462
0417-0031	2017-11-10 16:15:00	42
0417-0031	2017-11-10 16:30:00	5
0417-0031	2017-11-10 16:45:00	75
0417-0031	2017-11-10 17:00:00	0
0417-0031	2017-11-10 17:15:00	4
0417-0031	2017-11-10 17:30:00	0
0417-0031	2017-11-10 17:45:00	0
0417-0031	2017-11-10 18:00:00	0
0417-0031	2017-11-10 18:15:00	10
0417-0031	2017-11-10 18:30:00	6
0417-0031	2017-11-10 18:45:00	38
0417-0031	2017-11-10 19:00:00	0
0417-0031	2017-11-10 19:15:00	576
0417-0031	2017-11-10 19:30:00	2537
0417-0031	2017-11-10 19:45:00	2370
0417-0031	2017-11-10 20:00:00	1432
0417-0031	2017-11-10 20:15:00	357
0417-0031	2017-11-10 20:30:00	270
0417-0031	2017-11-10 20:45:00	11
0417-0031	2017-11-10 21:00:00	0
0417-0031	2017-11-10 21:15:00	4
0417-0031	2017-11-10 21:30:00	275
0417-0031	2017-11-10 21:45:00	192
0417-0031	2017-11-10 22:00:00	765
0417-0031	2017-11-10 22:15:00	0
0417-0031	2017-11-10 22:30:00	0
0417-0031	2017-11-10 22:45:00	29
0417-0031	2017-11-10 23:00:00	0
0417-0031	2017-11-10 23:15:00	14
0417-0031	2017-11-10 23:30:00	31
0417-0031	2017-11-10 23:45:00	13
0417-0031	2017-11-11 00:00:00	0
0417-0031	2017-11-11 00:15:00	0
0417-0031	2017-11-11 00:30:00	0
0417-0031	2017-11-11 00:45:00	11
0417-0031	2017-11-11 01:00:00	8
0417-0031	2017-11-11 01:15:00	0
0417-0031	2017-11-11 01:30:00	0
0417-0031	2017-11-11 01:45:00	0
0417-0031	2017-11-11 02:00:00	844
0417-0031	2017-11-11 02:15:00	131
0417-0031	2017-11-11 02:30:00	19
0417-0031	2017-11-11 02:45:00	37
0417-0031	2017-11-11 03:00:00	0
0417-0031	2017-11-11 03:15:00	0
0417-0031	2017-11-11 03:30:00	25
0417-0031	2017-11-11 03:45:00	0
0417-0031	2017-11-11 04:00:00	0
0417-0031	2017-11-11 04:15:00	13
0417-0031	2017-11-11 04:30:00	31
0417-0031	2017-11-11 04:45:00	31
0417-0031	2017-11-11 05:00:00	28
0417-0031	2017-11-11 05:15:00	0
0417-0031	2017-11-11 05:30:00	0
0417-0031	2017-11-11 05:45:00	0
0417-0031	2017-11-11 06:00:00	0
0417-0031	2017-11-11 06:15:00	0
0417-0031	2017-11-11 06:30:00	0
0417-0031	2017-11-11 06:45:00	0
0417-0031	2017-11-11 07:00:00	0
0417-0031	2017-11-11 07:15:00	9
0417-0031	2017-11-11 07:30:00	7
0417-0031	2017-11-11 07:45:00	0
0417-0031	2017-11-11 08:00:00	8
0417-0031	2017-11-11 08:15:00	0
0417-0031	2017-11-11 08:30:00	0
0417-0031	2017-11-11 08:45:00	0
0417-0031	2017-11-11 09:00:00	14
0417-0031	2017-11-11 09:15:00	15
0417-0031	2017-11-11 09:30:00	26
0417-0031	2017-11-11 09:45:00	112
0417-0031	2017-11-11 10:00:00	201
0417-0031	2017-11-11 10:15:00	99
0417-0031	2017-11-11 10:30:00	36
0417-0031	2017-11-11 10:45:00	176
0417-0031	2017-11-11 11:00:00	599
0417-0031	2017-11-11 11:15:00	156
0417-0031	2017-11-11 11:30:00	549
0417-0031	2017-11-11 11:45:00	69
0417-0031	2017-11-11 12:00:00	39
0417-0031	2017-11-11 12:15:00	166
0417-0031	2017-11-11 12:30:00	303
0417-0031	2017-11-11 12:45:00	596
0417-0031	2017-11-11 13:00:00	315
0417-0031	2017-11-11 13:15:00	12
0417-0031	2017-11-11 13:30:00	46
0417-0031	2017-11-11 13:45:00	120
0417-0031	2017-11-11 14:00:00	24
0417-0031	2017-11-11 14:15:00	14
0417-0031	2017-11-11 14:30:00	0
0417-0031	2017-11-11 14:45:00	9
0417-0031	2017-11-11 15:00:00	27
0417-0031	2017-11-11 15:15:00	0
0417-0031	2017-11-11 15:30:00	26
0417-0031	2017-11-11 15:45:00	54
0417-0031	2017-11-11 16:00:00	8
0417-0031	2017-11-11 16:15:00	0
0417-0031	2017-11-11 16:30:00	59
0417-0031	2017-11-11 16:45:00	73
0417-0031	2017-11-11 17:00:00	1716
0417-0031	2017-11-11 17:15:00	1730
0417-0031	2017-11-11 17:30:00	365
0417-0031	2017-11-11 17:45:00	380
0417-0031	2017-11-11 18:00:00	280
0417-0031	2017-11-11 18:15:00	0
0417-0031	2017-11-11 18:30:00	42
0417-0031	2017-11-11 18:45:00	63
0417-0031	2017-11-11 19:00:00	43
0417-0031	2017-11-11 19:15:00	48
0417-0031	2017-11-11 19:30:00	82
0417-0031	2017-11-11 19:45:00	147
0417-0031	2017-11-11 20:00:00	99
0417-0031	2017-11-11 20:15:00	115
0417-0031	2017-11-11 20:30:00	22
0417-0031	2017-11-11 20:45:00	34
0417-0031	2017-11-11 21:00:00	12
0417-0031	2017-11-11 21:15:00	9
0417-0031	2017-11-11 21:30:00	0
0417-0031	2017-11-11 21:45:00	8
0417-0031	2017-11-11 22:00:00	280
0417-0031	2017-11-11 22:15:00	40
0417-0031	2017-11-11 22:30:00	1137
0417-0031	2017-11-11 22:45:00	1549
0417-0031	2017-11-11 23:00:00	1800
0417-0031	2017-11-11 23:15:00	1043
0417-0031	2017-11-11 23:30:00	227
0417-0031	2017-11-11 23:45:00	98
0417-0031	2017-11-12 00:00:00	26
0417-0031	2017-11-12 00:15:00	0
0417-0031	2017-11-12 00:30:00	39
0417-0031	2017-11-12 00:45:00	0
0417-0031	2017-11-12 01:00:00	0
0417-0031	2017-11-12 01:15:00	0
0417-0031	2017-11-12 01:30:00	0
0417-0031	2017-11-12 01:45:00	0
0417-0031	2017-11-12 02:00:00	6
0417-0031	2017-11-12 02:15:00	8
0417-0031	2017-11-12 02:30:00	7
0417-0031	2017-11-12 02:45:00	0
0417-0031	2017-11-12 03:00:00	0
0417-0031	2017-11-12 03:15:00	0
0417-0031	2017-11-12 03:30:00	0
0417-0031	2017-11-12 03:45:00	18
0417-0031	2017-11-12 04:00:00	33
0417-0031	2017-11-12 04:15:00	0
0417-0031	2017-11-12 04:30:00	0
0417-0031	2017-11-12 04:45:00	0
0417-0031	2017-11-12 05:00:00	0
0417-0031	2017-11-12 05:15:00	0
0417-0031	2017-11-12 05:30:00	0
0417-0031	2017-11-12 05:45:00	0
0417-0031	2017-11-12 06:00:00	0
0417-0031	2017-11-12 06:15:00	0
0417-0031	2017-11-12 06:30:00	0
0417-0031	2017-11-12 06:45:00	0
0417-0031	2017-11-12 07:00:00	37
0417-0031	2017-11-12 07:15:00	0
0417-0031	2017-11-12 07:30:00	66
0417-0031	2017-11-12 07:45:00	335
0417-0031	2017-11-12 08:00:00	616
0417-0031	2017-11-12 08:15:00	600
0417-0031	2017-11-12 08:30:00	224
0417-0031	2017-11-12 08:45:00	264
0417-0031	2017-11-12 09:00:00	281
0417-0031	2017-11-12 09:15:00	169
0417-0031	2017-11-12 09:30:00	98
0417-0031	2017-11-12 09:45:00	136
0417-0031	2017-11-12 10:00:00	574
0417-0031	2017-11-12 10:15:00	43
0417-0031	2017-11-12 10:30:00	72
0417-0031	2017-11-12 10:45:00	124
0417-0031	2017-11-12 11:00:00	45
0417-0031	2017-11-12 11:15:00	10
0417-0031	2017-11-12 11:30:00	0
0417-0031	2017-11-12 11:45:00	0
0417-0031	2017-11-12 12:00:00	0
0417-0031	2017-11-12 12:15:00	0
0417-0031	2017-11-12 12:30:00	124
0417-0031	2017-11-12 12:45:00	6
0417-0031	2017-11-12 13:00:00	129
0417-0031	2017-11-12 13:15:00	231
0417-0031	2017-11-12 13:30:00	380
0417-0031	2017-11-12 13:45:00	446
0417-0031	2017-11-12 14:00:00	79
0417-0031	2017-11-12 14:15:00	122
0417-0031	2017-11-12 14:30:00	33
0417-0031	2017-11-12 14:45:00	0
0417-0031	2017-11-12 15:00:00	10
0417-0031	2017-11-12 15:15:00	23
0417-0031	2017-11-12 15:30:00	26
0417-0031	2017-11-12 15:45:00	0
0417-0031	2017-11-12 16:00:00	8
0417-0031	2017-11-12 16:15:00	224
0417-0031	2017-11-12 16:30:00	12
0417-0031	2017-11-12 16:45:00	8
0417-0031	2017-11-12 17:00:00	109
0417-0031	2017-11-12 17:15:00	95
0417-0031	2017-11-12 17:30:00	233
0417-0031	2017-11-12 17:45:00	153
0417-0031	2017-11-12 18:00:00	94
0417-0031	2017-11-12 18:15:00	508
0417-0031	2017-11-12 18:30:00	1721
0417-0031	2017-11-12 18:45:00	2177
0417-0031	2017-11-12 19:00:00	766
0417-0031	2017-11-12 19:15:00	1592
0417-0031	2017-11-12 19:30:00	1169
0417-0031	2017-11-12 19:45:00	546
0417-0031	2017-11-12 20:00:00	167
0417-0031	2017-11-12 20:15:00	0
0417-0031	2017-11-12 20:30:00	165
0417-0031	2017-11-12 20:45:00	629
0417-0031	2017-11-12 21:00:00	275
0417-0031	2017-11-12 21:15:00	921
0417-0031	2017-11-12 21:30:00	255
0417-0031	2017-11-12 21:45:00	112
0417-0031	2017-11-12 22:00:00	213
0417-0031	2017-11-12 22:15:00	29
0417-0031	2017-11-12 22:30:00	0
0417-0031	2017-11-12 22:45:00	9
0417-0031	2017-11-12 23:00:00	266
0417-0031	2017-11-12 23:15:00	134
0417-0031	2017-11-12 23:30:00	102
0417-0031	2017-11-12 23:45:00	0
0417-0031	2017-11-13 00:00:00	0
0417-0031	2017-11-13 00:15:00	0
0417-0031	2017-11-13 00:30:00	0
0417-0031	2017-11-13 00:45:00	0
0417-0031	2017-11-13 01:00:00	0
0417-0031	2017-11-13 01:15:00	0
0417-0031	2017-11-13 01:30:00	6
0417-0031	2017-11-13 01:45:00	0
0417-0031	2017-11-13 02:00:00	11
0417-0031	2017-11-13 02:15:00	0
0417-0031	2017-11-13 02:30:00	0
0417-0031	2017-11-13 02:45:00	0
0417-0031	2017-11-13 03:00:00	0
0417-0031	2017-11-13 03:15:00	0
0417-0031	2017-11-13 03:30:00	21
0417-0031	2017-11-13 03:45:00	8
0417-0031	2017-11-13 04:00:00	0
0417-0031	2017-11-13 04:15:00	14
0417-0031	2017-11-13 04:30:00	0
0417-0031	2017-11-13 04:45:00	0
0417-0031	2017-11-13 05:00:00	0
0417-0031	2017-11-13 05:15:00	0
0417-0031	2017-11-13 05:30:00	8
0417-0031	2017-11-13 05:45:00	7
0417-0031	2017-11-13 06:00:00	0
0417-0031	2017-11-13 06:15:00	0
0417-0031	2017-11-13 06:30:00	313
0417-0031	2017-11-13 06:45:00	562
0417-0031	2017-11-13 07:00:00	60
0417-0031	2017-11-13 07:15:00	57
0417-0031	2017-11-13 07:30:00	0
0417-0031	2017-11-13 07:45:00	23
0417-0031	2017-11-13 08:00:00	30
0417-0031	2017-11-13 08:15:00	0
0417-0031	2017-11-13 08:30:00	4
0417-0031	2017-11-13 08:45:00	53
0417-0031	2017-11-13 09:00:00	443
0417-0031	2017-11-13 09:15:00	312
0417-0031	2017-11-13 09:30:00	79
0417-0031	2017-11-13 09:45:00	123
0417-0031	2017-11-13 10:00:00	694
0417-0031	2017-11-13 10:15:00	135
0417-0031	2017-11-13 10:30:00	34
0417-0031	2017-11-13 10:45:00	165
0417-0031	2017-11-13 11:00:00	30
0417-0031	2017-11-13 11:15:00	84
0417-0031	2017-11-13 11:30:00	123
0417-0031	2017-11-13 11:45:00	223
0417-0031	2017-11-13 12:00:00	98
0417-0031	2017-11-13 12:15:00	218
0417-0031	2017-11-13 12:30:00	241
0417-0031	2017-11-13 12:45:00	249
0417-0031	2017-11-13 13:00:00	215
0417-0031	2017-11-13 13:15:00	225
0417-0031	2017-11-13 13:30:00	235
0417-0031	2017-11-13 13:45:00	127
0417-0031	2017-11-13 14:00:00	354
0417-0031	2017-11-13 14:15:00	245
0417-0031	2017-11-13 14:30:00	80
0417-0031	2017-11-13 14:45:00	165
0417-0031	2017-11-13 15:00:00	102
0417-0031	2017-11-13 15:15:00	0
0417-0031	2017-11-13 15:30:00	58
0417-0031	2017-11-13 15:45:00	694
0417-0031	2017-11-13 16:00:00	80
0417-0031	2017-11-13 16:15:00	11
0417-0031	2017-11-13 16:30:00	428
0417-0031	2017-11-13 16:45:00	379
0417-0031	2017-11-13 17:00:00	0
0417-0031	2017-11-13 17:15:00	0
0417-0031	2017-11-13 17:30:00	0
0417-0031	2017-11-13 17:45:00	127
0417-0031	2017-11-13 18:00:00	156
0417-0031	2017-11-13 18:15:00	0
0417-0031	2017-11-13 18:30:00	379
0417-0031	2017-11-13 18:45:00	6
0417-0031	2017-11-13 19:00:00	86
0417-0031	2017-11-13 19:15:00	10
0417-0031	2017-11-13 19:30:00	174
0417-0031	2017-11-13 19:45:00	556
0417-0031	2017-11-13 20:00:00	7
0417-0031	2017-11-13 20:15:00	476
0417-0031	2017-11-13 20:30:00	17
0417-0031	2017-11-13 20:45:00	7
0417-0031	2017-11-13 21:00:00	8
0417-0031	2017-11-13 21:15:00	6
0417-0031	2017-11-13 21:30:00	0
0417-0031	2017-11-13 21:45:00	32
0417-0031	2017-11-13 22:00:00	0
0417-0031	2017-11-13 22:15:00	8
0417-0031	2017-11-13 22:30:00	561
0417-0031	2017-11-13 22:45:00	629
0417-0031	2017-11-13 23:00:00	439
0417-0031	2017-11-13 23:15:00	0
0417-0031	2017-11-13 23:30:00	7
0417-0031	2017-11-13 23:45:00	59
0417-0031	2017-11-14 00:00:00	0
0417-0031	2017-11-14 00:15:00	9
0417-0031	2017-11-14 00:30:00	0
0417-0031	2017-11-14 00:45:00	0
0417-0031	2017-11-14 01:00:00	0
0417-0031	2017-11-14 01:15:00	0
0417-0031	2017-11-14 01:30:00	0
0417-0031	2017-11-14 01:45:00	0
0417-0031	2017-11-14 02:00:00	0
0417-0031	2017-11-14 02:15:00	13
0417-0031	2017-11-14 02:30:00	0
0417-0031	2017-11-14 02:45:00	25
0417-0031	2017-11-14 03:00:00	0
0417-0031	2017-11-14 03:15:00	11
0417-0031	2017-11-14 03:30:00	14
0417-0031	2017-11-14 03:45:00	9
0417-0031	2017-11-14 04:00:00	0
0417-0031	2017-11-14 04:15:00	0
0417-0031	2017-11-14 04:30:00	7
0417-0031	2017-11-14 04:45:00	0
0417-0031	2017-11-14 05:00:00	4
0417-0031	2017-11-14 05:15:00	0
0417-0031	2017-11-14 05:30:00	9
0417-0031	2017-11-14 05:45:00	34
0417-0031	2017-11-14 06:00:00	0
0417-0031	2017-11-14 06:15:00	0
0417-0031	2017-11-14 06:30:00	0
0417-0031	2017-11-14 06:45:00	0
0417-0031	2017-11-14 07:00:00	0
0417-0031	2017-11-14 07:15:00	0
0417-0031	2017-11-14 07:30:00	0
0417-0031	2017-11-14 07:45:00	0
0417-0031	2017-11-14 08:00:00	25
0417-0031	2017-11-14 08:15:00	50
0417-0031	2017-11-14 08:30:00	9
0417-0031	2017-11-14 08:45:00	9
0417-0031	2017-11-14 09:00:00	10
0417-0031	2017-11-14 09:15:00	101
0417-0031	2017-11-14 09:30:00	85
0417-0031	2017-11-14 09:45:00	9
0417-0031	2017-11-14 10:00:00	0
0417-0031	2017-11-14 10:15:00	0
0417-0031	2017-11-14 10:30:00	0
0417-0031	2017-11-14 10:45:00	0
0417-0031	2017-11-14 11:00:00	0
0417-0031	2017-11-14 11:15:00	0
0417-0031	2017-11-14 11:30:00	0
0417-0031	2017-11-14 11:45:00	0
0417-0031	2017-11-14 12:00:00	0
0417-0031	2017-11-14 12:15:00	0
0417-0031	2017-11-14 12:30:00	0
0417-0031	2017-11-14 12:45:00	0
0417-0031	2017-11-14 13:00:00	0
0417-0031	2017-11-14 13:15:00	0
0417-0031	2017-11-14 13:30:00	0
0417-0031	2017-11-14 13:45:00	0
0417-0031	2017-11-14 14:00:00	0
0417-0031	2017-11-14 14:15:00	0
0417-0031	2017-11-14 14:30:00	0
0417-0031	2017-11-14 14:45:00	0
0417-0031	2017-11-14 15:00:00	0
0417-0031	2017-11-14 15:15:00	0
0417-0031	2017-11-14 15:30:00	0
0417-0031	2017-11-14 15:45:00	0
0417-0031	2017-11-14 16:00:00	0
0417-0031	2017-11-14 16:15:00	0
0417-0031	2017-11-14 16:30:00	0
0417-0031	2017-11-14 16:45:00	0
0417-0031	2017-11-14 17:00:00	0
0417-0031	2017-11-14 17:15:00	0
0417-0031	2017-11-14 17:30:00	0
0417-0031	2017-11-14 17:45:00	0
0417-0031	2017-11-14 18:00:00	0
0417-0031	2017-11-14 18:15:00	0
0417-0031	2017-11-14 18:30:00	0
0417-0031	2017-11-14 18:45:00	0
0417-0031	2017-11-14 19:00:00	0
0417-0031	2017-11-14 19:15:00	0
0417-0031	2017-11-14 19:30:00	0
0417-0031	2017-11-14 19:45:00	0
0417-0031	2017-11-14 20:00:00	0
0417-0031	2017-11-14 20:15:00	0
0417-0031	2017-11-14 20:30:00	0
0417-0031	2017-11-14 20:45:00	0
0417-0031	2017-11-14 21:00:00	0
0417-0031	2017-11-14 21:15:00	0
0417-0031	2017-11-14 21:30:00	0
0417-0031	2017-11-14 21:45:00	0
0417-0031	2017-11-14 22:00:00	0
0417-0031	2017-11-14 22:15:00	0
0417-0031	2017-11-14 22:30:00	0
0417-0031	2017-11-14 22:45:00	0
0417-0031	2017-11-14 23:00:00	0
0417-0031	2017-11-14 23:15:00	0
0417-0031	2017-11-14 23:30:00	0
0417-0031	2017-11-14 23:45:00	0
0417-0031	2017-11-15 00:00:00	0
0417-0031	2017-11-15 00:15:00	0
0417-0031	2017-11-15 00:30:00	0
0417-0031	2017-11-15 00:45:00	0
0417-0031	2017-11-15 01:00:00	0
0417-0031	2017-11-15 01:15:00	0
0417-0031	2017-11-15 01:30:00	0
0417-0031	2017-11-15 01:45:00	0
0417-0031	2017-11-15 02:00:00	0
0417-0031	2017-11-15 02:15:00	0
0417-0031	2017-11-15 02:30:00	17
0417-0031	2017-11-15 02:45:00	0
0417-0031	2017-11-15 03:00:00	0
0417-0031	2017-11-15 03:15:00	0
0417-0031	2017-11-15 03:30:00	0
0417-0031	2017-11-15 03:45:00	0
0417-0031	2017-11-15 04:00:00	0
0417-0031	2017-11-15 04:15:00	0
0417-0031	2017-11-15 04:30:00	0
0417-0031	2017-11-15 04:45:00	0
0417-0031	2017-11-15 05:00:00	0
0417-0031	2017-11-15 05:15:00	0
0417-0031	2017-11-15 05:30:00	0
0417-0031	2017-11-15 05:45:00	0
0417-0031	2017-11-15 06:00:00	0
0417-0031	2017-11-15 06:15:00	0
0417-0031	2017-11-15 06:30:00	0
0417-0031	2017-11-15 06:45:00	0
0417-0031	2017-11-15 07:00:00	41
0417-0031	2017-11-15 07:15:00	827
0417-0031	2017-11-15 07:30:00	584
0417-0031	2017-11-15 07:45:00	15
0417-0031	2017-11-15 08:00:00	0
0417-0031	2017-11-15 08:15:00	784
0417-0031	2017-11-15 08:30:00	727
0417-0031	2017-11-15 08:45:00	0
0417-0031	2017-11-15 09:00:00	0
0417-0031	2017-11-15 09:15:00	35
0417-0031	2017-11-15 09:30:00	97
0417-0031	2017-11-15 09:45:00	0
0417-0031	2017-11-15 10:00:00	0
0417-0031	2017-11-15 10:15:00	0
0417-0031	2017-11-15 10:30:00	0
0417-0031	2017-11-15 10:45:00	0
0417-0031	2017-11-15 11:00:00	0
0417-0031	2017-11-15 11:15:00	0
0417-0031	2017-11-15 11:30:00	0
0417-0031	2017-11-15 11:45:00	0
0417-0031	2017-11-15 12:00:00	0
0417-0031	2017-11-15 12:15:00	0
0417-0031	2017-11-15 12:30:00	0
0417-0031	2017-11-15 12:45:00	0
0417-0031	2017-11-15 13:00:00	0
0417-0031	2017-11-15 13:15:00	0
0417-0031	2017-11-15 13:30:00	0
0417-0031	2017-11-15 13:45:00	0
0417-0031	2017-11-15 14:00:00	80
0417-0031	2017-11-15 14:15:00	14
0417-0031	2017-11-15 14:30:00	16
0417-0031	2017-11-15 14:45:00	0
0417-0031	2017-11-15 15:00:00	0
0417-0031	2017-11-15 15:15:00	0
0417-0031	2017-11-15 15:30:00	0
0417-0031	2017-11-15 15:45:00	0
0417-0031	2017-11-15 16:00:00	0
0417-0031	2017-11-15 16:15:00	0
0417-0031	2017-11-15 16:30:00	0
0417-0031	2017-11-15 16:45:00	0
0417-0031	2017-11-15 17:00:00	0
0417-0031	2017-11-15 17:15:00	0
0417-0031	2017-11-15 17:30:00	0
0417-0031	2017-11-15 17:45:00	0
0417-0031	2017-11-15 18:00:00	0
0417-0031	2017-11-15 18:15:00	0
0417-0031	2017-11-15 18:30:00	0
0417-0031	2017-11-15 18:45:00	0
0417-0031	2017-11-15 19:00:00	0
0417-0031	2017-11-15 19:15:00	0
0417-0031	2017-11-15 19:30:00	0
0417-0031	2017-11-15 19:45:00	0
0417-0031	2017-11-15 20:00:00	0
0417-0031	2017-11-15 20:15:00	0
0417-0031	2017-11-15 20:30:00	0
0417-0031	2017-11-15 20:45:00	0
0417-0031	2017-11-15 21:00:00	0
0417-0031	2017-11-15 21:15:00	0
0417-0031	2017-11-15 21:30:00	0
0417-0031	2017-11-15 21:45:00	0
0417-0031	2017-11-15 22:00:00	0
0417-0031	2017-11-15 22:15:00	0
0417-0031	2017-11-15 22:30:00	0
0417-0031	2017-11-15 22:45:00	0
0417-0031	2017-11-15 23:00:00	0
0417-0031	2017-11-15 23:15:00	0
0417-0031	2017-11-15 23:30:00	0
0417-0031	2017-11-15 23:45:00	0
