## Supplementary Data 2 for "Digital phenotyping by consumer wearables identifies sleep-associated markers of cardiovascular disease risk and biological aging": ActivityTable_0417-0035-NHC.tsv

0417-0035	2017-07-13 00:00:00	0
0417-0035	2017-07-13 00:15:00	0
0417-0035	2017-07-13 00:30:00	0
0417-0035	2017-07-13 00:45:00	0
0417-0035	2017-07-13 01:00:00	0
0417-0035	2017-07-13 01:15:00	0
0417-0035	2017-07-13 01:30:00	0
0417-0035	2017-07-13 01:45:00	0
0417-0035	2017-07-13 02:00:00	0
0417-0035	2017-07-13 02:15:00	0
0417-0035	2017-07-13 02:30:00	0
0417-0035	2017-07-13 02:45:00	0
0417-0035	2017-07-13 03:00:00	0
0417-0035	2017-07-13 03:15:00	0
0417-0035	2017-07-13 03:30:00	0
0417-0035	2017-07-13 03:45:00	0
0417-0035	2017-07-13 04:00:00	0
0417-0035	2017-07-13 04:15:00	0
0417-0035	2017-07-13 04:30:00	0
0417-0035	2017-07-13 04:45:00	0
0417-0035	2017-07-13 05:00:00	0
0417-0035	2017-07-13 05:15:00	0
0417-0035	2017-07-13 05:30:00	0
0417-0035	2017-07-13 05:45:00	0
0417-0035	2017-07-13 06:00:00	0
0417-0035	2017-07-13 06:15:00	0
0417-0035	2017-07-13 06:30:00	0
0417-0035	2017-07-13 06:45:00	0
0417-0035	2017-07-13 07:00:00	0
0417-0035	2017-07-13 07:15:00	0
0417-0035	2017-07-13 07:30:00	0
0417-0035	2017-07-13 07:45:00	0
0417-0035	2017-07-13 08:00:00	0
0417-0035	2017-07-13 08:15:00	0
0417-0035	2017-07-13 08:30:00	0
0417-0035	2017-07-13 08:45:00	0
0417-0035	2017-07-13 09:00:00	0
0417-0035	2017-07-13 09:15:00	0
0417-0035	2017-07-13 09:30:00	0
0417-0035	2017-07-13 09:45:00	0
0417-0035	2017-07-13 10:00:00	0
0417-0035	2017-07-13 10:15:00	0
0417-0035	2017-07-13 10:30:00	0
0417-0035	2017-07-13 10:45:00	83
0417-0035	2017-07-13 11:00:00	474
0417-0035	2017-07-13 11:15:00	29
0417-0035	2017-07-13 11:30:00	306
0417-0035	2017-07-13 11:45:00	171
0417-0035	2017-07-13 12:00:00	394
0417-0035	2017-07-13 12:15:00	0
0417-0035	2017-07-13 12:30:00	228
0417-0035	2017-07-13 12:45:00	163
0417-0035	2017-07-13 13:00:00	218
0417-0035	2017-07-13 13:15:00	0
0417-0035	2017-07-13 13:30:00	15
0417-0035	2017-07-13 13:45:00	329
0417-0035	2017-07-13 14:00:00	189
0417-0035	2017-07-13 14:15:00	12
0417-0035	2017-07-13 14:30:00	349
0417-0035	2017-07-13 14:45:00	177
0417-0035	2017-07-13 15:00:00	159
0417-0035	2017-07-13 15:15:00	0
0417-0035	2017-07-13 15:30:00	0
0417-0035	2017-07-13 15:45:00	466
0417-0035	2017-07-13 16:00:00	474
0417-0035	2017-07-13 16:15:00	741
0417-0035	2017-07-13 16:30:00	441
0417-0035	2017-07-13 16:45:00	202
0417-0035	2017-07-13 17:00:00	908
0417-0035	2017-07-13 17:15:00	34
0417-0035	2017-07-13 17:30:00	137
0417-0035	2017-07-13 17:45:00	18
0417-0035	2017-07-13 18:00:00	98
0417-0035	2017-07-13 18:15:00	717
0417-0035	2017-07-13 18:30:00	449
0417-0035	2017-07-13 18:45:00	187
0417-0035	2017-07-13 19:00:00	64
0417-0035	2017-07-13 19:15:00	354
0417-0035	2017-07-13 19:30:00	302
0417-0035	2017-07-13 19:45:00	0
0417-0035	2017-07-13 20:00:00	675
0417-0035	2017-07-13 20:15:00	73
0417-0035	2017-07-13 20:30:00	0
0417-0035	2017-07-13 20:45:00	12
0417-0035	2017-07-13 21:00:00	0
0417-0035	2017-07-13 21:15:00	107
0417-0035	2017-07-13 21:30:00	0
0417-0035	2017-07-13 21:45:00	26
0417-0035	2017-07-13 22:00:00	0
0417-0035	2017-07-13 22:15:00	0
0417-0035	2017-07-13 22:30:00	238
0417-0035	2017-07-13 22:45:00	0
0417-0035	2017-07-13 23:00:00	0
0417-0035	2017-07-13 23:15:00	9
0417-0035	2017-07-13 23:30:00	0
0417-0035	2017-07-13 23:45:00	0
0417-0035	2017-07-14 00:00:00	0
0417-0035	2017-07-14 00:15:00	0
0417-0035	2017-07-14 00:30:00	0
0417-0035	2017-07-14 00:45:00	0
0417-0035	2017-07-14 01:00:00	0
0417-0035	2017-07-14 01:15:00	0
0417-0035	2017-07-14 01:30:00	0
0417-0035	2017-07-14 01:45:00	0
0417-0035	2017-07-14 02:00:00	0
0417-0035	2017-07-14 02:15:00	0
0417-0035	2017-07-14 02:30:00	0
0417-0035	2017-07-14 02:45:00	0
0417-0035	2017-07-14 03:00:00	0
0417-0035	2017-07-14 03:15:00	0
0417-0035	2017-07-14 03:30:00	0
0417-0035	2017-07-14 03:45:00	0
0417-0035	2017-07-14 04:00:00	0
0417-0035	2017-07-14 04:15:00	0
0417-0035	2017-07-14 04:30:00	0
0417-0035	2017-07-14 04:45:00	0
0417-0035	2017-07-14 05:00:00	0
0417-0035	2017-07-14 05:15:00	0
0417-0035	2017-07-14 05:30:00	0
0417-0035	2017-07-14 05:45:00	0
0417-0035	2017-07-14 06:00:00	301
0417-0035	2017-07-14 06:15:00	608
0417-0035	2017-07-14 06:30:00	433
0417-0035	2017-07-14 06:45:00	209
0417-0035	2017-07-14 07:00:00	244
0417-0035	2017-07-14 07:15:00	646
0417-0035	2017-07-14 07:30:00	381
0417-0035	2017-07-14 07:45:00	0
0417-0035	2017-07-14 08:00:00	82
0417-0035	2017-07-14 08:15:00	528
0417-0035	2017-07-14 08:30:00	38
0417-0035	2017-07-14 08:45:00	106
0417-0035	2017-07-14 09:00:00	139
0417-0035	2017-07-14 09:15:00	499
0417-0035	2017-07-14 09:30:00	432
0417-0035	2017-07-14 09:45:00	869
0417-0035	2017-07-14 10:00:00	267
0417-0035	2017-07-14 10:15:00	380
0417-0035	2017-07-14 10:30:00	942
0417-0035	2017-07-14 10:45:00	319
0417-0035	2017-07-14 11:00:00	248
0417-0035	2017-07-14 11:15:00	80
0417-0035	2017-07-14 11:30:00	107
0417-0035	2017-07-14 11:45:00	46
0417-0035	2017-07-14 12:00:00	0
0417-0035	2017-07-14 12:15:00	575
0417-0035	2017-07-14 12:30:00	69
0417-0035	2017-07-14 12:45:00	136
0417-0035	2017-07-14 13:00:00	426
0417-0035	2017-07-14 13:15:00	354
0417-0035	2017-07-14 13:30:00	0
0417-0035	2017-07-14 13:45:00	257
0417-0035	2017-07-14 14:00:00	816
0417-0035	2017-07-14 14:15:00	164
0417-0035	2017-07-14 14:30:00	473
0417-0035	2017-07-14 14:45:00	614
0417-0035	2017-07-14 15:00:00	191
0417-0035	2017-07-14 15:15:00	94
0417-0035	2017-07-14 15:30:00	43
0417-0035	2017-07-14 15:45:00	306
0417-0035	2017-07-14 16:00:00	16
0417-0035	2017-07-14 16:15:00	370
0417-0035	2017-07-14 16:30:00	261
0417-0035	2017-07-14 16:45:00	0
0417-0035	2017-07-14 17:00:00	0
0417-0035	2017-07-14 17:15:00	600
0417-0035	2017-07-14 17:30:00	683
0417-0035	2017-07-14 17:45:00	0
0417-0035	2017-07-14 18:00:00	246
0417-0035	2017-07-14 18:15:00	387
0417-0035	2017-07-14 18:30:00	396
0417-0035	2017-07-14 18:45:00	818
0417-0035	2017-07-14 19:00:00	525
0417-0035	2017-07-14 19:15:00	56
0417-0035	2017-07-14 19:30:00	10
0417-0035	2017-07-14 19:45:00	0
0417-0035	2017-07-14 20:00:00	0
0417-0035	2017-07-14 20:15:00	6
0417-0035	2017-07-14 20:30:00	59
0417-0035	2017-07-14 20:45:00	343
0417-0035	2017-07-14 21:00:00	80
0417-0035	2017-07-14 21:15:00	138
0417-0035	2017-07-14 21:30:00	97
0417-0035	2017-07-14 21:45:00	88
0417-0035	2017-07-14 22:00:00	82
0417-0035	2017-07-14 22:15:00	0
0417-0035	2017-07-14 22:30:00	0
0417-0035	2017-07-14 22:45:00	0
0417-0035	2017-07-14 23:00:00	0
0417-0035	2017-07-14 23:15:00	0
0417-0035	2017-07-14 23:30:00	0
0417-0035	2017-07-14 23:45:00	0
0417-0035	2017-07-15 00:00:00	0
0417-0035	2017-07-15 00:15:00	13
0417-0035	2017-07-15 00:30:00	0
0417-0035	2017-07-15 00:45:00	0
0417-0035	2017-07-15 01:00:00	0
0417-0035	2017-07-15 01:15:00	0
0417-0035	2017-07-15 01:30:00	0
0417-0035	2017-07-15 01:45:00	6
0417-0035	2017-07-15 02:00:00	0
0417-0035	2017-07-15 02:15:00	0
0417-0035	2017-07-15 02:30:00	0
0417-0035	2017-07-15 02:45:00	0
0417-0035	2017-07-15 03:00:00	0
0417-0035	2017-07-15 03:15:00	0
0417-0035	2017-07-15 03:30:00	0
0417-0035	2017-07-15 03:45:00	0
0417-0035	2017-07-15 04:00:00	0
0417-0035	2017-07-15 04:15:00	0
0417-0035	2017-07-15 04:30:00	0
0417-0035	2017-07-15 04:45:00	0
0417-0035	2017-07-15 05:00:00	0
0417-0035	2017-07-15 05:15:00	0
0417-0035	2017-07-15 05:30:00	0
0417-0035	2017-07-15 05:45:00	14
0417-0035	2017-07-15 06:00:00	0
0417-0035	2017-07-15 06:15:00	0
0417-0035	2017-07-15 06:30:00	0
0417-0035	2017-07-15 06:45:00	45
0417-0035	2017-07-15 07:00:00	5
0417-0035	2017-07-15 07:15:00	469
0417-0035	2017-07-15 07:30:00	212
0417-0035	2017-07-15 07:45:00	386
0417-0035	2017-07-15 08:00:00	702
0417-0035	2017-07-15 08:15:00	137
0417-0035	2017-07-15 08:30:00	184
0417-0035	2017-07-15 08:45:00	805
0417-0035	2017-07-15 09:00:00	1474
0417-0035	2017-07-15 09:15:00	1510
0417-0035	2017-07-15 09:30:00	517
0417-0035	2017-07-15 09:45:00	211
0417-0035	2017-07-15 10:00:00	131
0417-0035	2017-07-15 10:15:00	418
0417-0035	2017-07-15 10:30:00	106
0417-0035	2017-07-15 10:45:00	151
0417-0035	2017-07-15 11:00:00	650
0417-0035	2017-07-15 11:15:00	563
0417-0035	2017-07-15 11:30:00	666
0417-0035	2017-07-15 11:45:00	142
0417-0035	2017-07-15 12:00:00	73
0417-0035	2017-07-15 12:15:00	198
0417-0035	2017-07-15 12:30:00	0
0417-0035	2017-07-15 12:45:00	92
0417-0035	2017-07-15 13:00:00	0
0417-0035	2017-07-15 13:15:00	0
0417-0035	2017-07-15 13:30:00	0
0417-0035	2017-07-15 13:45:00	0
0417-0035	2017-07-15 14:00:00	0
0417-0035	2017-07-15 14:15:00	7
0417-0035	2017-07-15 14:30:00	673
0417-0035	2017-07-15 14:45:00	156
0417-0035	2017-07-15 15:00:00	518
0417-0035	2017-07-15 15:15:00	137
0417-0035	2017-07-15 15:30:00	0
0417-0035	2017-07-15 15:45:00	0
0417-0035	2017-07-15 16:00:00	19
0417-0035	2017-07-15 16:15:00	808
0417-0035	2017-07-15 16:30:00	0
0417-0035	2017-07-15 16:45:00	171
0417-0035	2017-07-15 17:00:00	745
0417-0035	2017-07-15 17:15:00	65
0417-0035	2017-07-15 17:30:00	263
0417-0035	2017-07-15 17:45:00	765
0417-0035	2017-07-15 18:00:00	372
0417-0035	2017-07-15 18:15:00	194
0417-0035	2017-07-15 18:30:00	14
0417-0035	2017-07-15 18:45:00	0
0417-0035	2017-07-15 19:00:00	51
0417-0035	2017-07-15 19:15:00	0
0417-0035	2017-07-15 19:30:00	0
0417-0035	2017-07-15 19:45:00	27
0417-0035	2017-07-15 20:00:00	0
0417-0035	2017-07-15 20:15:00	65
0417-0035	2017-07-15 20:30:00	0
0417-0035	2017-07-15 20:45:00	0
0417-0035	2017-07-15 21:00:00	190
0417-0035	2017-07-15 21:15:00	0
0417-0035	2017-07-15 21:30:00	30
0417-0035	2017-07-15 21:45:00	0
0417-0035	2017-07-15 22:00:00	0
0417-0035	2017-07-15 22:15:00	0
0417-0035	2017-07-15 22:30:00	8
0417-0035	2017-07-15 22:45:00	0
0417-0035	2017-07-15 23:00:00	0
0417-0035	2017-07-15 23:15:00	0
0417-0035	2017-07-15 23:30:00	0
0417-0035	2017-07-15 23:45:00	0
0417-0035	2017-07-16 00:00:00	0
0417-0035	2017-07-16 00:15:00	0
0417-0035	2017-07-16 00:30:00	109
0417-0035	2017-07-16 00:45:00	11
0417-0035	2017-07-16 01:00:00	8
0417-0035	2017-07-16 01:15:00	0
0417-0035	2017-07-16 01:30:00	43
0417-0035	2017-07-16 01:45:00	17
0417-0035	2017-07-16 02:00:00	0
0417-0035	2017-07-16 02:15:00	0
0417-0035	2017-07-16 02:30:00	0
0417-0035	2017-07-16 02:45:00	0
0417-0035	2017-07-16 03:00:00	0
0417-0035	2017-07-16 03:15:00	0
0417-0035	2017-07-16 03:30:00	7
0417-0035	2017-07-16 03:45:00	0
0417-0035	2017-07-16 04:00:00	0
0417-0035	2017-07-16 04:15:00	0
0417-0035	2017-07-16 04:30:00	0
0417-0035	2017-07-16 04:45:00	0
0417-0035	2017-07-16 05:00:00	0
0417-0035	2017-07-16 05:15:00	0
0417-0035	2017-07-16 05:30:00	0
0417-0035	2017-07-16 05:45:00	0
0417-0035	2017-07-16 06:00:00	0
0417-0035	2017-07-16 06:15:00	0
0417-0035	2017-07-16 06:30:00	0
0417-0035	2017-07-16 06:45:00	9
0417-0035	2017-07-16 07:00:00	0
0417-0035	2017-07-16 07:15:00	0
0417-0035	2017-07-16 07:30:00	19
0417-0035	2017-07-16 07:45:00	6
0417-0035	2017-07-16 08:00:00	21
0417-0035	2017-07-16 08:15:00	0
0417-0035	2017-07-16 08:30:00	98
0417-0035	2017-07-16 08:45:00	584
0417-0035	2017-07-16 09:00:00	62
0417-0035	2017-07-16 09:15:00	551
0417-0035	2017-07-16 09:30:00	460
0417-0035	2017-07-16 09:45:00	626
0417-0035	2017-07-16 10:00:00	125
0417-0035	2017-07-16 10:15:00	0
0417-0035	2017-07-16 10:30:00	12
0417-0035	2017-07-16 10:45:00	308
0417-0035	2017-07-16 11:00:00	1043
0417-0035	2017-07-16 11:15:00	321
0417-0035	2017-07-16 11:30:00	0
0417-0035	2017-07-16 11:45:00	408
0417-0035	2017-07-16 12:00:00	587
0417-0035	2017-07-16 12:15:00	25
0417-0035	2017-07-16 12:30:00	0
0417-0035	2017-07-16 12:45:00	19
0417-0035	2017-07-16 13:00:00	185
0417-0035	2017-07-16 13:15:00	23
0417-0035	2017-07-16 13:30:00	565
0417-0035	2017-07-16 13:45:00	20
0417-0035	2017-07-16 14:00:00	573
0417-0035	2017-07-16 14:15:00	129
0417-0035	2017-07-16 14:30:00	0
0417-0035	2017-07-16 14:45:00	1008
0417-0035	2017-07-16 15:00:00	663
0417-0035	2017-07-16 15:15:00	100
0417-0035	2017-07-16 15:30:00	21
0417-0035	2017-07-16 15:45:00	32
0417-0035	2017-07-16 16:00:00	0
0417-0035	2017-07-16 16:15:00	0
0417-0035	2017-07-16 16:30:00	4
0417-0035	2017-07-16 16:45:00	0
0417-0035	2017-07-16 17:00:00	0
0417-0035	2017-07-16 17:15:00	78
0417-0035	2017-07-16 17:30:00	0
0417-0035	2017-07-16 17:45:00	174
0417-0035	2017-07-16 18:00:00	223
0417-0035	2017-07-16 18:15:00	308
0417-0035	2017-07-16 18:30:00	158
0417-0035	2017-07-16 18:45:00	346
0417-0035	2017-07-16 19:00:00	1263
0417-0035	2017-07-16 19:15:00	538
0417-0035	2017-07-16 19:30:00	9
0417-0035	2017-07-16 19:45:00	254
0417-0035	2017-07-16 20:00:00	989
0417-0035	2017-07-16 20:15:00	943
0417-0035	2017-07-16 20:30:00	369
0417-0035	2017-07-16 20:45:00	44
0417-0035	2017-07-16 21:00:00	137
0417-0035	2017-07-16 21:15:00	0
0417-0035	2017-07-16 21:30:00	0
0417-0035	2017-07-16 21:45:00	8
0417-0035	2017-07-16 22:00:00	67
0417-0035	2017-07-16 22:15:00	0
0417-0035	2017-07-16 22:30:00	0
0417-0035	2017-07-16 22:45:00	0
0417-0035	2017-07-16 23:00:00	36
0417-0035	2017-07-16 23:15:00	0
0417-0035	2017-07-16 23:30:00	0
0417-0035	2017-07-16 23:45:00	0
0417-0035	2017-07-17 00:00:00	0
0417-0035	2017-07-17 00:15:00	0
0417-0035	2017-07-17 00:30:00	0
0417-0035	2017-07-17 00:45:00	0
0417-0035	2017-07-17 01:00:00	0
0417-0035	2017-07-17 01:15:00	0
0417-0035	2017-07-17 01:30:00	0
0417-0035	2017-07-17 01:45:00	0
0417-0035	2017-07-17 02:00:00	7
0417-0035	2017-07-17 02:15:00	0
0417-0035	2017-07-17 02:30:00	0
0417-0035	2017-07-17 02:45:00	0
0417-0035	2017-07-17 03:00:00	0
0417-0035	2017-07-17 03:15:00	0
0417-0035	2017-07-17 03:30:00	0
0417-0035	2017-07-17 03:45:00	0
0417-0035	2017-07-17 04:00:00	0
0417-0035	2017-07-17 04:15:00	0
0417-0035	2017-07-17 04:30:00	0
0417-0035	2017-07-17 04:45:00	0
0417-0035	2017-07-17 05:00:00	0
0417-0035	2017-07-17 05:15:00	0
0417-0035	2017-07-17 05:30:00	0
0417-0035	2017-07-17 05:45:00	7
0417-0035	2017-07-17 06:00:00	458
0417-0035	2017-07-17 06:15:00	763
0417-0035	2017-07-17 06:30:00	526
0417-0035	2017-07-17 06:45:00	16
0417-0035	2017-07-17 07:00:00	242
0417-0035	2017-07-17 07:15:00	745
0417-0035	2017-07-17 07:30:00	428
0417-0035	2017-07-17 07:45:00	209
0417-0035	2017-07-17 08:00:00	78
0417-0035	2017-07-17 08:15:00	23
0417-0035	2017-07-17 08:30:00	279
0417-0035	2017-07-17 08:45:00	105
0417-0035	2017-07-17 09:00:00	117
0417-0035	2017-07-17 09:15:00	302
0417-0035	2017-07-17 09:30:00	402
0417-0035	2017-07-17 09:45:00	52
0417-0035	2017-07-17 10:00:00	44
0417-0035	2017-07-17 10:15:00	198
0417-0035	2017-07-17 10:30:00	237
0417-0035	2017-07-17 10:45:00	113
0417-0035	2017-07-17 11:00:00	141
0417-0035	2017-07-17 11:15:00	14
0417-0035	2017-07-17 11:30:00	20
0417-0035	2017-07-17 11:45:00	306
0417-0035	2017-07-17 12:00:00	314
0417-0035	2017-07-17 12:15:00	53
0417-0035	2017-07-17 12:30:00	65
0417-0035	2017-07-17 12:45:00	70
0417-0035	2017-07-17 13:00:00	91
0417-0035	2017-07-17 13:15:00	339
0417-0035	2017-07-17 13:30:00	309
0417-0035	2017-07-17 13:45:00	419
0417-0035	2017-07-17 14:00:00	151
0417-0035	2017-07-17 14:15:00	5
0417-0035	2017-07-17 14:30:00	0
0417-0035	2017-07-17 14:45:00	0
0417-0035	2017-07-17 15:00:00	283
0417-0035	2017-07-17 15:15:00	172
0417-0035	2017-07-17 15:30:00	120
0417-0035	2017-07-17 15:45:00	801
0417-0035	2017-07-17 16:00:00	306
0417-0035	2017-07-17 16:15:00	748
0417-0035	2017-07-17 16:30:00	120
0417-0035	2017-07-17 16:45:00	0
0417-0035	2017-07-17 17:00:00	0
0417-0035	2017-07-17 17:15:00	435
0417-0035	2017-07-17 17:30:00	640
0417-0035	2017-07-17 17:45:00	211
0417-0035	2017-07-17 18:00:00	190
0417-0035	2017-07-17 18:15:00	200
0417-0035	2017-07-17 18:30:00	530
0417-0035	2017-07-17 18:45:00	295
0417-0035	2017-07-17 19:00:00	233
0417-0035	2017-07-17 19:15:00	483
0417-0035	2017-07-17 19:30:00	142
0417-0035	2017-07-17 19:45:00	234
0417-0035	2017-07-17 20:00:00	748
0417-0035	2017-07-17 20:15:00	2509
0417-0035	2017-07-17 20:30:00	2284
0417-0035	2017-07-17 20:45:00	468
0417-0035	2017-07-17 21:00:00	0
0417-0035	2017-07-17 21:15:00	72
0417-0035	2017-07-17 21:30:00	0
0417-0035	2017-07-17 21:45:00	28
0417-0035	2017-07-17 22:00:00	0
0417-0035	2017-07-17 22:15:00	132
0417-0035	2017-07-17 22:30:00	17
0417-0035	2017-07-17 22:45:00	0
0417-0035	2017-07-17 23:00:00	89
0417-0035	2017-07-17 23:15:00	0
0417-0035	2017-07-17 23:30:00	0
0417-0035	2017-07-17 23:45:00	0
0417-0035	2017-07-18 00:00:00	0
0417-0035	2017-07-18 00:15:00	0
0417-0035	2017-07-18 00:30:00	0
0417-0035	2017-07-18 00:45:00	0
0417-0035	2017-07-18 01:00:00	0
0417-0035	2017-07-18 01:15:00	0
0417-0035	2017-07-18 01:30:00	0
0417-0035	2017-07-18 01:45:00	0
0417-0035	2017-07-18 02:00:00	0
0417-0035	2017-07-18 02:15:00	0
0417-0035	2017-07-18 02:30:00	0
0417-0035	2017-07-18 02:45:00	0
0417-0035	2017-07-18 03:00:00	0
0417-0035	2017-07-18 03:15:00	0
0417-0035	2017-07-18 03:30:00	0
0417-0035	2017-07-18 03:45:00	0
0417-0035	2017-07-18 04:00:00	0
0417-0035	2017-07-18 04:15:00	0
0417-0035	2017-07-18 04:30:00	0
0417-0035	2017-07-18 04:45:00	0
0417-0035	2017-07-18 05:00:00	0
0417-0035	2017-07-18 05:15:00	0
0417-0035	2017-07-18 05:30:00	0
0417-0035	2017-07-18 05:45:00	25
0417-0035	2017-07-18 06:00:00	228
0417-0035	2017-07-18 06:15:00	973
0417-0035	2017-07-18 06:30:00	533
0417-0035	2017-07-18 06:45:00	12
0417-0035	2017-07-18 07:00:00	192
0417-0035	2017-07-18 07:15:00	655
0417-0035	2017-07-18 07:30:00	502
0417-0035	2017-07-18 07:45:00	191
0417-0035	2017-07-18 08:00:00	0
0417-0035	2017-07-18 08:15:00	107
0417-0035	2017-07-18 08:30:00	410
0417-0035	2017-07-18 08:45:00	312
0417-0035	2017-07-18 09:00:00	210
0417-0035	2017-07-18 09:15:00	0
0417-0035	2017-07-18 09:30:00	0
0417-0035	2017-07-18 09:45:00	0
0417-0035	2017-07-18 10:00:00	0
0417-0035	2017-07-18 10:15:00	0
0417-0035	2017-07-18 10:30:00	0
0417-0035	2017-07-18 10:45:00	0
0417-0035	2017-07-18 11:00:00	0
0417-0035	2017-07-18 11:15:00	0
0417-0035	2017-07-18 11:30:00	0
0417-0035	2017-07-18 11:45:00	0
0417-0035	2017-07-18 12:00:00	0
0417-0035	2017-07-18 12:15:00	0
0417-0035	2017-07-18 12:30:00	0
0417-0035	2017-07-18 12:45:00	0
0417-0035	2017-07-18 13:00:00	0
0417-0035	2017-07-18 13:15:00	0
0417-0035	2017-07-18 13:30:00	0
0417-0035	2017-07-18 13:45:00	0
0417-0035	2017-07-18 14:00:00	0
0417-0035	2017-07-18 14:15:00	0
0417-0035	2017-07-18 14:30:00	0
0417-0035	2017-07-18 14:45:00	0
0417-0035	2017-07-18 15:00:00	0
0417-0035	2017-07-18 15:15:00	0
0417-0035	2017-07-18 15:30:00	0
0417-0035	2017-07-18 15:45:00	0
0417-0035	2017-07-18 16:00:00	0
0417-0035	2017-07-18 16:15:00	0
0417-0035	2017-07-18 16:30:00	0
0417-0035	2017-07-18 16:45:00	0
0417-0035	2017-07-18 17:00:00	0
0417-0035	2017-07-18 17:15:00	0
0417-0035	2017-07-18 17:30:00	0
0417-0035	2017-07-18 17:45:00	0
0417-0035	2017-07-18 18:00:00	0
0417-0035	2017-07-18 18:15:00	0
0417-0035	2017-07-18 18:30:00	0
0417-0035	2017-07-18 18:45:00	0
0417-0035	2017-07-18 19:00:00	0
0417-0035	2017-07-18 19:15:00	0
0417-0035	2017-07-18 19:30:00	0
0417-0035	2017-07-18 19:45:00	0
0417-0035	2017-07-18 20:00:00	0
0417-0035	2017-07-18 20:15:00	0
0417-0035	2017-07-18 20:30:00	0
0417-0035	2017-07-18 20:45:00	0
0417-0035	2017-07-18 21:00:00	0
0417-0035	2017-07-18 21:15:00	0
0417-0035	2017-07-18 21:30:00	0
0417-0035	2017-07-18 21:45:00	0
0417-0035	2017-07-18 22:00:00	0
0417-0035	2017-07-18 22:15:00	0
0417-0035	2017-07-18 22:30:00	0
0417-0035	2017-07-18 22:45:00	0
0417-0035	2017-07-18 23:00:00	0
0417-0035	2017-07-18 23:15:00	0
0417-0035	2017-07-18 23:30:00	0
0417-0035	2017-07-18 23:45:00	0
