## Supplementary Data 2 for "Digital phenotyping by consumer wearables identifies sleep-associated markers of cardiovascular disease risk and biological aging": ActivityTable_0417-0039-NHC.tsv

0417-0039	2017-06-16 00:00:00	0
0417-0039	2017-06-16 00:15:00	0
0417-0039	2017-06-16 00:30:00	0
0417-0039	2017-06-16 00:45:00	0
0417-0039	2017-06-16 01:00:00	0
0417-0039	2017-06-16 01:15:00	0
0417-0039	2017-06-16 01:30:00	0
0417-0039	2017-06-16 01:45:00	0
0417-0039	2017-06-16 02:00:00	0
0417-0039	2017-06-16 02:15:00	0
0417-0039	2017-06-16 02:30:00	0
0417-0039	2017-06-16 02:45:00	0
0417-0039	2017-06-16 03:00:00	0
0417-0039	2017-06-16 03:15:00	0
0417-0039	2017-06-16 03:30:00	0
0417-0039	2017-06-16 03:45:00	0
0417-0039	2017-06-16 04:00:00	0
0417-0039	2017-06-16 04:15:00	0
0417-0039	2017-06-16 04:30:00	0
0417-0039	2017-06-16 04:45:00	0
0417-0039	2017-06-16 05:00:00	0
0417-0039	2017-06-16 05:15:00	0
0417-0039	2017-06-16 05:30:00	0
0417-0039	2017-06-16 05:45:00	0
0417-0039	2017-06-16 06:00:00	0
0417-0039	2017-06-16 06:15:00	0
0417-0039	2017-06-16 06:30:00	0
0417-0039	2017-06-16 06:45:00	0
0417-0039	2017-06-16 07:00:00	0
0417-0039	2017-06-16 07:15:00	0
0417-0039	2017-06-16 07:30:00	0
0417-0039	2017-06-16 07:45:00	0
0417-0039	2017-06-16 08:00:00	0
0417-0039	2017-06-16 08:15:00	0
0417-0039	2017-06-16 08:30:00	0
0417-0039	2017-06-16 08:45:00	0
0417-0039	2017-06-16 09:00:00	0
0417-0039	2017-06-16 09:15:00	0
0417-0039	2017-06-16 09:30:00	0
0417-0039	2017-06-16 09:45:00	0
0417-0039	2017-06-16 10:00:00	0
0417-0039	2017-06-16 10:15:00	0
0417-0039	2017-06-16 10:30:00	0
0417-0039	2017-06-16 10:45:00	0
0417-0039	2017-06-16 11:00:00	0
0417-0039	2017-06-16 11:15:00	0
0417-0039	2017-06-16 11:30:00	0
0417-0039	2017-06-16 11:45:00	0
0417-0039	2017-06-16 12:00:00	0
0417-0039	2017-06-16 12:15:00	0
0417-0039	2017-06-16 12:30:00	0
0417-0039	2017-06-16 12:45:00	0
0417-0039	2017-06-16 13:00:00	0
0417-0039	2017-06-16 13:15:00	0
0417-0039	2017-06-16 13:30:00	0
0417-0039	2017-06-16 13:45:00	0
0417-0039	2017-06-16 14:00:00	0
0417-0039	2017-06-16 14:15:00	0
0417-0039	2017-06-16 14:30:00	0
0417-0039	2017-06-16 14:45:00	0
0417-0039	2017-06-16 15:00:00	0
0417-0039	2017-06-16 15:15:00	0
0417-0039	2017-06-16 15:30:00	0
0417-0039	2017-06-16 15:45:00	0
0417-0039	2017-06-16 16:00:00	0
0417-0039	2017-06-16 16:15:00	0
0417-0039	2017-06-16 16:30:00	0
0417-0039	2017-06-16 16:45:00	0
0417-0039	2017-06-16 17:00:00	0
0417-0039	2017-06-16 17:15:00	0
0417-0039	2017-06-16 17:30:00	0
0417-0039	2017-06-16 17:45:00	0
0417-0039	2017-06-16 18:00:00	0
0417-0039	2017-06-16 18:15:00	0
0417-0039	2017-06-16 18:30:00	0
0417-0039	2017-06-16 18:45:00	0
0417-0039	2017-06-16 19:00:00	0
0417-0039	2017-06-16 19:15:00	0
0417-0039	2017-06-16 19:30:00	0
0417-0039	2017-06-16 19:45:00	0
0417-0039	2017-06-16 20:00:00	0
0417-0039	2017-06-16 20:15:00	0
0417-0039	2017-06-16 20:30:00	0
0417-0039	2017-06-16 20:45:00	0
0417-0039	2017-06-16 21:00:00	0
0417-0039	2017-06-16 21:15:00	0
0417-0039	2017-06-16 21:30:00	0
0417-0039	2017-06-16 21:45:00	0
0417-0039	2017-06-16 22:00:00	0
0417-0039	2017-06-16 22:15:00	0
0417-0039	2017-06-16 22:30:00	0
0417-0039	2017-06-16 22:45:00	0
0417-0039	2017-06-16 23:00:00	0
0417-0039	2017-06-16 23:15:00	0
0417-0039	2017-06-16 23:30:00	0
0417-0039	2017-06-16 23:45:00	0
0417-0039	2017-06-17 00:00:00	0
0417-0039	2017-06-17 00:15:00	0
0417-0039	2017-06-17 00:30:00	0
0417-0039	2017-06-17 00:45:00	0
0417-0039	2017-06-17 01:00:00	0
0417-0039	2017-06-17 01:15:00	0
0417-0039	2017-06-17 01:30:00	0
0417-0039	2017-06-17 01:45:00	0
0417-0039	2017-06-17 02:00:00	0
0417-0039	2017-06-17 02:15:00	0
0417-0039	2017-06-17 02:30:00	0
0417-0039	2017-06-17 02:45:00	0
0417-0039	2017-06-17 03:00:00	0
0417-0039	2017-06-17 03:15:00	0
0417-0039	2017-06-17 03:30:00	0
0417-0039	2017-06-17 03:45:00	0
0417-0039	2017-06-17 04:00:00	0
0417-0039	2017-06-17 04:15:00	0
0417-0039	2017-06-17 04:30:00	0
0417-0039	2017-06-17 04:45:00	0
0417-0039	2017-06-17 05:00:00	0
0417-0039	2017-06-17 05:15:00	0
0417-0039	2017-06-17 05:30:00	0
0417-0039	2017-06-17 05:45:00	0
0417-0039	2017-06-17 06:00:00	0
0417-0039	2017-06-17 06:15:00	0
0417-0039	2017-06-17 06:30:00	0
0417-0039	2017-06-17 06:45:00	0
0417-0039	2017-06-17 07:00:00	0
0417-0039	2017-06-17 07:15:00	0
0417-0039	2017-06-17 07:30:00	0
0417-0039	2017-06-17 07:45:00	0
0417-0039	2017-06-17 08:00:00	0
0417-0039	2017-06-17 08:15:00	0
0417-0039	2017-06-17 08:30:00	0
0417-0039	2017-06-17 08:45:00	0
0417-0039	2017-06-17 09:00:00	0
0417-0039	2017-06-17 09:15:00	0
0417-0039	2017-06-17 09:30:00	11
0417-0039	2017-06-17 09:45:00	8
0417-0039	2017-06-17 10:00:00	11
0417-0039	2017-06-17 10:15:00	0
0417-0039	2017-06-17 10:30:00	0
0417-0039	2017-06-17 10:45:00	0
0417-0039	2017-06-17 11:00:00	0
0417-0039	2017-06-17 11:15:00	0
0417-0039	2017-06-17 11:30:00	16
0417-0039	2017-06-17 11:45:00	4
0417-0039	2017-06-17 12:00:00	4
0417-0039	2017-06-17 12:15:00	0
0417-0039	2017-06-17 12:30:00	0
0417-0039	2017-06-17 12:45:00	0
0417-0039	2017-06-17 13:00:00	0
0417-0039	2017-06-17 13:15:00	149
0417-0039	2017-06-17 13:30:00	24
0417-0039	2017-06-17 13:45:00	0
0417-0039	2017-06-17 14:00:00	0
0417-0039	2017-06-17 14:15:00	10
0417-0039	2017-06-17 14:30:00	27
0417-0039	2017-06-17 14:45:00	11
0417-0039	2017-06-17 15:00:00	0
0417-0039	2017-06-17 15:15:00	18
0417-0039	2017-06-17 15:30:00	0
0417-0039	2017-06-17 15:45:00	9
0417-0039	2017-06-17 16:00:00	37
0417-0039	2017-06-17 16:15:00	849
0417-0039	2017-06-17 16:30:00	532
0417-0039	2017-06-17 16:45:00	630
0417-0039	2017-06-17 17:00:00	596
0417-0039	2017-06-17 17:15:00	281
0417-0039	2017-06-17 17:30:00	25
0417-0039	2017-06-17 17:45:00	52
0417-0039	2017-06-17 18:00:00	81
0417-0039	2017-06-17 18:15:00	83
0417-0039	2017-06-17 18:30:00	456
0417-0039	2017-06-17 18:45:00	350
0417-0039	2017-06-17 19:00:00	94
0417-0039	2017-06-17 19:15:00	8
0417-0039	2017-06-17 19:30:00	7
0417-0039	2017-06-17 19:45:00	0
0417-0039	2017-06-17 20:00:00	0
0417-0039	2017-06-17 20:15:00	0
0417-0039	2017-06-17 20:30:00	0
0417-0039	2017-06-17 20:45:00	12
0417-0039	2017-06-17 21:00:00	0
0417-0039	2017-06-17 21:15:00	17
0417-0039	2017-06-17 21:30:00	20
0417-0039	2017-06-17 21:45:00	17
0417-0039	2017-06-17 22:00:00	86
0417-0039	2017-06-17 22:15:00	53
0417-0039	2017-06-17 22:30:00	0
0417-0039	2017-06-17 22:45:00	25
0417-0039	2017-06-17 23:00:00	16
0417-0039	2017-06-17 23:15:00	0
0417-0039	2017-06-17 23:30:00	15
0417-0039	2017-06-17 23:45:00	0
0417-0039	2017-06-18 00:00:00	0
0417-0039	2017-06-18 00:15:00	19
0417-0039	2017-06-18 00:30:00	0
0417-0039	2017-06-18 00:45:00	0
0417-0039	2017-06-18 01:00:00	34
0417-0039	2017-06-18 01:15:00	91
0417-0039	2017-06-18 01:30:00	13
0417-0039	2017-06-18 01:45:00	16
0417-0039	2017-06-18 02:00:00	36
0417-0039	2017-06-18 02:15:00	0
0417-0039	2017-06-18 02:30:00	0
0417-0039	2017-06-18 02:45:00	0
0417-0039	2017-06-18 03:00:00	0
0417-0039	2017-06-18 03:15:00	0
0417-0039	2017-06-18 03:30:00	0
0417-0039	2017-06-18 03:45:00	0
0417-0039	2017-06-18 04:00:00	0
0417-0039	2017-06-18 04:15:00	0
0417-0039	2017-06-18 04:30:00	7
0417-0039	2017-06-18 04:45:00	0
0417-0039	2017-06-18 05:00:00	0
0417-0039	2017-06-18 05:15:00	31
0417-0039	2017-06-18 05:30:00	0
0417-0039	2017-06-18 05:45:00	0
0417-0039	2017-06-18 06:00:00	0
0417-0039	2017-06-18 06:15:00	0
0417-0039	2017-06-18 06:30:00	0
0417-0039	2017-06-18 06:45:00	0
0417-0039	2017-06-18 07:00:00	0
0417-0039	2017-06-18 07:15:00	0
0417-0039	2017-06-18 07:30:00	0
0417-0039	2017-06-18 07:45:00	0
0417-0039	2017-06-18 08:00:00	0
0417-0039	2017-06-18 08:15:00	0
0417-0039	2017-06-18 08:30:00	0
0417-0039	2017-06-18 08:45:00	0
0417-0039	2017-06-18 09:00:00	0
0417-0039	2017-06-18 09:15:00	0
0417-0039	2017-06-18 09:30:00	0
0417-0039	2017-06-18 09:45:00	0
0417-0039	2017-06-18 10:00:00	0
0417-0039	2017-06-18 10:15:00	0
0417-0039	2017-06-18 10:30:00	0
0417-0039	2017-06-18 10:45:00	4
0417-0039	2017-06-18 11:00:00	0
0417-0039	2017-06-18 11:15:00	0
0417-0039	2017-06-18 11:30:00	9
0417-0039	2017-06-18 11:45:00	0
0417-0039	2017-06-18 12:00:00	7
0417-0039	2017-06-18 12:15:00	0
0417-0039	2017-06-18 12:30:00	0
0417-0039	2017-06-18 12:45:00	31
0417-0039	2017-06-18 13:00:00	7
0417-0039	2017-06-18 13:15:00	0
0417-0039	2017-06-18 13:30:00	0
0417-0039	2017-06-18 13:45:00	28
0417-0039	2017-06-18 14:00:00	409
0417-0039	2017-06-18 14:15:00	44
0417-0039	2017-06-18 14:30:00	17
0417-0039	2017-06-18 14:45:00	22
0417-0039	2017-06-18 15:00:00	57
0417-0039	2017-06-18 15:15:00	39
0417-0039	2017-06-18 15:30:00	98
0417-0039	2017-06-18 15:45:00	9
0417-0039	2017-06-18 16:00:00	0
0417-0039	2017-06-18 16:15:00	51
0417-0039	2017-06-18 16:30:00	0
0417-0039	2017-06-18 16:45:00	4
0417-0039	2017-06-18 17:00:00	249
0417-0039	2017-06-18 17:15:00	1239
0417-0039	2017-06-18 17:30:00	183
0417-0039	2017-06-18 17:45:00	0
0417-0039	2017-06-18 18:00:00	0
0417-0039	2017-06-18 18:15:00	462
0417-0039	2017-06-18 18:30:00	881
0417-0039	2017-06-18 18:45:00	9
0417-0039	2017-06-18 19:00:00	24
0417-0039	2017-06-18 19:15:00	644
0417-0039	2017-06-18 19:30:00	15
0417-0039	2017-06-18 19:45:00	8
0417-0039	2017-06-18 20:00:00	16
0417-0039	2017-06-18 20:15:00	13
0417-0039	2017-06-18 20:30:00	830
0417-0039	2017-06-18 20:45:00	647
0417-0039	2017-06-18 21:00:00	212
0417-0039	2017-06-18 21:15:00	64
0417-0039	2017-06-18 21:30:00	0
0417-0039	2017-06-18 21:45:00	0
0417-0039	2017-06-18 22:00:00	90
0417-0039	2017-06-18 22:15:00	0
0417-0039	2017-06-18 22:30:00	123
0417-0039	2017-06-18 22:45:00	0
0417-0039	2017-06-18 23:00:00	9
0417-0039	2017-06-18 23:15:00	25
0417-0039	2017-06-18 23:30:00	13
0417-0039	2017-06-18 23:45:00	4
0417-0039	2017-06-19 00:00:00	19
0417-0039	2017-06-19 00:15:00	209
0417-0039	2017-06-19 00:30:00	103
0417-0039	2017-06-19 00:45:00	59
0417-0039	2017-06-19 01:00:00	0
0417-0039	2017-06-19 01:15:00	0
0417-0039	2017-06-19 01:30:00	7
0417-0039	2017-06-19 01:45:00	0
0417-0039	2017-06-19 02:00:00	0
0417-0039	2017-06-19 02:15:00	20
0417-0039	2017-06-19 02:30:00	22
0417-0039	2017-06-19 02:45:00	6
0417-0039	2017-06-19 03:00:00	71
0417-0039	2017-06-19 03:15:00	82
0417-0039	2017-06-19 03:30:00	5
0417-0039	2017-06-19 03:45:00	11
0417-0039	2017-06-19 04:00:00	0
0417-0039	2017-06-19 04:15:00	0
0417-0039	2017-06-19 04:30:00	0
0417-0039	2017-06-19 04:45:00	0
0417-0039	2017-06-19 05:00:00	0
0417-0039	2017-06-19 05:15:00	0
0417-0039	2017-06-19 05:30:00	0
0417-0039	2017-06-19 05:45:00	0
0417-0039	2017-06-19 06:00:00	5
0417-0039	2017-06-19 06:15:00	0
0417-0039	2017-06-19 06:30:00	0
0417-0039	2017-06-19 06:45:00	0
0417-0039	2017-06-19 07:00:00	0
0417-0039	2017-06-19 07:15:00	0
0417-0039	2017-06-19 07:30:00	0
0417-0039	2017-06-19 07:45:00	0
0417-0039	2017-06-19 08:00:00	0
0417-0039	2017-06-19 08:15:00	0
0417-0039	2017-06-19 08:30:00	0
0417-0039	2017-06-19 08:45:00	0
0417-0039	2017-06-19 09:00:00	30
0417-0039	2017-06-19 09:15:00	0
0417-0039	2017-06-19 09:30:00	8
0417-0039	2017-06-19 09:45:00	0
0417-0039	2017-06-19 10:00:00	4
0417-0039	2017-06-19 10:15:00	14
0417-0039	2017-06-19 10:30:00	16
0417-0039	2017-06-19 10:45:00	8
0417-0039	2017-06-19 11:00:00	0
0417-0039	2017-06-19 11:15:00	209
0417-0039	2017-06-19 11:30:00	107
0417-0039	2017-06-19 11:45:00	10
0417-0039	2017-06-19 12:00:00	0
0417-0039	2017-06-19 12:15:00	0
0417-0039	2017-06-19 12:30:00	0
0417-0039	2017-06-19 12:45:00	0
0417-0039	2017-06-19 13:00:00	0
0417-0039	2017-06-19 13:15:00	0
0417-0039	2017-06-19 13:30:00	29
0417-0039	2017-06-19 13:45:00	0
0417-0039	2017-06-19 14:00:00	765
0417-0039	2017-06-19 14:15:00	281
0417-0039	2017-06-19 14:30:00	8
0417-0039	2017-06-19 14:45:00	69
0417-0039	2017-06-19 15:00:00	153
0417-0039	2017-06-19 15:15:00	20
0417-0039	2017-06-19 15:30:00	0
0417-0039	2017-06-19 15:45:00	0
0417-0039	2017-06-19 16:00:00	0
0417-0039	2017-06-19 16:15:00	21
0417-0039	2017-06-19 16:30:00	0
0417-0039	2017-06-19 16:45:00	0
0417-0039	2017-06-19 17:00:00	0
0417-0039	2017-06-19 17:15:00	12
0417-0039	2017-06-19 17:30:00	244
0417-0039	2017-06-19 17:45:00	410
0417-0039	2017-06-19 18:00:00	349
0417-0039	2017-06-19 18:15:00	120
0417-0039	2017-06-19 18:30:00	0
0417-0039	2017-06-19 18:45:00	48
0417-0039	2017-06-19 19:00:00	594
0417-0039	2017-06-19 19:15:00	24
0417-0039	2017-06-19 19:30:00	250
0417-0039	2017-06-19 19:45:00	620
0417-0039	2017-06-19 20:00:00	515
0417-0039	2017-06-19 20:15:00	516
0417-0039	2017-06-19 20:30:00	252
0417-0039	2017-06-19 20:45:00	69
0417-0039	2017-06-19 21:00:00	164
0417-0039	2017-06-19 21:15:00	393
0417-0039	2017-06-19 21:30:00	129
0417-0039	2017-06-19 21:45:00	207
0417-0039	2017-06-19 22:00:00	273
0417-0039	2017-06-19 22:15:00	279
0417-0039	2017-06-19 22:30:00	910
0417-0039	2017-06-19 22:45:00	100
0417-0039	2017-06-19 23:00:00	0
0417-0039	2017-06-19 23:15:00	125
0417-0039	2017-06-19 23:30:00	163
0417-0039	2017-06-19 23:45:00	237
0417-0039	2017-06-20 00:00:00	31
0417-0039	2017-06-20 00:15:00	0
0417-0039	2017-06-20 00:30:00	41
0417-0039	2017-06-20 00:45:00	37
0417-0039	2017-06-20 01:00:00	22
0417-0039	2017-06-20 01:15:00	9
0417-0039	2017-06-20 01:30:00	31
0417-0039	2017-06-20 01:45:00	0
0417-0039	2017-06-20 02:00:00	0
0417-0039	2017-06-20 02:15:00	0
0417-0039	2017-06-20 02:30:00	0
0417-0039	2017-06-20 02:45:00	0
0417-0039	2017-06-20 03:00:00	0
0417-0039	2017-06-20 03:15:00	0
0417-0039	2017-06-20 03:30:00	0
0417-0039	2017-06-20 03:45:00	0
0417-0039	2017-06-20 04:00:00	0
0417-0039	2017-06-20 04:15:00	0
0417-0039	2017-06-20 04:30:00	0
0417-0039	2017-06-20 04:45:00	0
0417-0039	2017-06-20 05:00:00	0
0417-0039	2017-06-20 05:15:00	0
0417-0039	2017-06-20 05:30:00	0
0417-0039	2017-06-20 05:45:00	0
0417-0039	2017-06-20 06:00:00	0
0417-0039	2017-06-20 06:15:00	5
0417-0039	2017-06-20 06:30:00	0
0417-0039	2017-06-20 06:45:00	0
0417-0039	2017-06-20 07:00:00	5
0417-0039	2017-06-20 07:15:00	0
0417-0039	2017-06-20 07:30:00	0
0417-0039	2017-06-20 07:45:00	0
0417-0039	2017-06-20 08:00:00	32
0417-0039	2017-06-20 08:15:00	0
0417-0039	2017-06-20 08:30:00	9
0417-0039	2017-06-20 08:45:00	12
0417-0039	2017-06-20 09:00:00	0
0417-0039	2017-06-20 09:15:00	5
0417-0039	2017-06-20 09:30:00	0
0417-0039	2017-06-20 09:45:00	0
0417-0039	2017-06-20 10:00:00	0
0417-0039	2017-06-20 10:15:00	11
0417-0039	2017-06-20 10:30:00	9
0417-0039	2017-06-20 10:45:00	0
0417-0039	2017-06-20 11:00:00	0
0417-0039	2017-06-20 11:15:00	0
0417-0039	2017-06-20 11:30:00	0
0417-0039	2017-06-20 11:45:00	0
0417-0039	2017-06-20 12:00:00	0
0417-0039	2017-06-20 12:15:00	0
0417-0039	2017-06-20 12:30:00	0
0417-0039	2017-06-20 12:45:00	0
0417-0039	2017-06-20 13:00:00	0
0417-0039	2017-06-20 13:15:00	0
0417-0039	2017-06-20 13:30:00	0
0417-0039	2017-06-20 13:45:00	0
0417-0039	2017-06-20 14:00:00	0
0417-0039	2017-06-20 14:15:00	0
0417-0039	2017-06-20 14:30:00	0
0417-0039	2017-06-20 14:45:00	0
0417-0039	2017-06-20 15:00:00	0
0417-0039	2017-06-20 15:15:00	0
0417-0039	2017-06-20 15:30:00	0
0417-0039	2017-06-20 15:45:00	0
0417-0039	2017-06-20 16:00:00	0
0417-0039	2017-06-20 16:15:00	0
0417-0039	2017-06-20 16:30:00	0
0417-0039	2017-06-20 16:45:00	0
0417-0039	2017-06-20 17:00:00	0
0417-0039	2017-06-20 17:15:00	0
0417-0039	2017-06-20 17:30:00	0
0417-0039	2017-06-20 17:45:00	0
0417-0039	2017-06-20 18:00:00	0
0417-0039	2017-06-20 18:15:00	0
0417-0039	2017-06-20 18:30:00	0
0417-0039	2017-06-20 18:45:00	0
0417-0039	2017-06-20 19:00:00	0
0417-0039	2017-06-20 19:15:00	0
0417-0039	2017-06-20 19:30:00	0
0417-0039	2017-06-20 19:45:00	0
0417-0039	2017-06-20 20:00:00	0
0417-0039	2017-06-20 20:15:00	0
0417-0039	2017-06-20 20:30:00	0
0417-0039	2017-06-20 20:45:00	0
0417-0039	2017-06-20 21:00:00	0
0417-0039	2017-06-20 21:15:00	0
0417-0039	2017-06-20 21:30:00	0
0417-0039	2017-06-20 21:45:00	0
0417-0039	2017-06-20 22:00:00	0
0417-0039	2017-06-20 22:15:00	0
0417-0039	2017-06-20 22:30:00	0
0417-0039	2017-06-20 22:45:00	0
0417-0039	2017-06-20 23:00:00	0
0417-0039	2017-06-20 23:15:00	0
0417-0039	2017-06-20 23:30:00	0
0417-0039	2017-06-20 23:45:00	0
0417-0039	2017-06-21 00:00:00	0
0417-0039	2017-06-21 00:15:00	0
0417-0039	2017-06-21 00:30:00	0
0417-0039	2017-06-21 00:45:00	0
0417-0039	2017-06-21 01:00:00	0
0417-0039	2017-06-21 01:15:00	0
0417-0039	2017-06-21 01:30:00	0
0417-0039	2017-06-21 01:45:00	0
0417-0039	2017-06-21 02:00:00	0
0417-0039	2017-06-21 02:15:00	0
0417-0039	2017-06-21 02:30:00	0
0417-0039	2017-06-21 02:45:00	0
0417-0039	2017-06-21 03:00:00	0
0417-0039	2017-06-21 03:15:00	0
0417-0039	2017-06-21 03:30:00	0
0417-0039	2017-06-21 03:45:00	0
0417-0039	2017-06-21 04:00:00	0
0417-0039	2017-06-21 04:15:00	0
0417-0039	2017-06-21 04:30:00	0
0417-0039	2017-06-21 04:45:00	0
0417-0039	2017-06-21 05:00:00	0
0417-0039	2017-06-21 05:15:00	0
0417-0039	2017-06-21 05:30:00	0
0417-0039	2017-06-21 05:45:00	0
0417-0039	2017-06-21 06:00:00	0
0417-0039	2017-06-21 06:15:00	0
0417-0039	2017-06-21 06:30:00	0
0417-0039	2017-06-21 06:45:00	0
0417-0039	2017-06-21 07:00:00	0
0417-0039	2017-06-21 07:15:00	0
0417-0039	2017-06-21 07:30:00	0
0417-0039	2017-06-21 07:45:00	0
0417-0039	2017-06-21 08:00:00	0
0417-0039	2017-06-21 08:15:00	0
0417-0039	2017-06-21 08:30:00	0
0417-0039	2017-06-21 08:45:00	0
0417-0039	2017-06-21 09:00:00	0
0417-0039	2017-06-21 09:15:00	0
0417-0039	2017-06-21 09:30:00	0
0417-0039	2017-06-21 09:45:00	0
0417-0039	2017-06-21 10:00:00	0
0417-0039	2017-06-21 10:15:00	0
0417-0039	2017-06-21 10:30:00	0
0417-0039	2017-06-21 10:45:00	0
0417-0039	2017-06-21 11:00:00	0
0417-0039	2017-06-21 11:15:00	0
0417-0039	2017-06-21 11:30:00	0
0417-0039	2017-06-21 11:45:00	0
0417-0039	2017-06-21 12:00:00	0
0417-0039	2017-06-21 12:15:00	0
0417-0039	2017-06-21 12:30:00	0
0417-0039	2017-06-21 12:45:00	0
0417-0039	2017-06-21 13:00:00	0
0417-0039	2017-06-21 13:15:00	0
0417-0039	2017-06-21 13:30:00	0
0417-0039	2017-06-21 13:45:00	0
0417-0039	2017-06-21 14:00:00	0
0417-0039	2017-06-21 14:15:00	0
0417-0039	2017-06-21 14:30:00	0
0417-0039	2017-06-21 14:45:00	0
0417-0039	2017-06-21 15:00:00	0
0417-0039	2017-06-21 15:15:00	0
0417-0039	2017-06-21 15:30:00	0
0417-0039	2017-06-21 15:45:00	0
0417-0039	2017-06-21 16:00:00	0
0417-0039	2017-06-21 16:15:00	0
0417-0039	2017-06-21 16:30:00	0
0417-0039	2017-06-21 16:45:00	0
0417-0039	2017-06-21 17:00:00	0
0417-0039	2017-06-21 17:15:00	0
0417-0039	2017-06-21 17:30:00	0
0417-0039	2017-06-21 17:45:00	0
0417-0039	2017-06-21 18:00:00	0
0417-0039	2017-06-21 18:15:00	0
0417-0039	2017-06-21 18:30:00	0
0417-0039	2017-06-21 18:45:00	0
0417-0039	2017-06-21 19:00:00	0
0417-0039	2017-06-21 19:15:00	0
0417-0039	2017-06-21 19:30:00	0
0417-0039	2017-06-21 19:45:00	0
0417-0039	2017-06-21 20:00:00	0
0417-0039	2017-06-21 20:15:00	0
0417-0039	2017-06-21 20:30:00	0
0417-0039	2017-06-21 20:45:00	0
0417-0039	2017-06-21 21:00:00	0
0417-0039	2017-06-21 21:15:00	0
0417-0039	2017-06-21 21:30:00	0
0417-0039	2017-06-21 21:45:00	0
0417-0039	2017-06-21 22:00:00	0
0417-0039	2017-06-21 22:15:00	0
0417-0039	2017-06-21 22:30:00	0
0417-0039	2017-06-21 22:45:00	0
0417-0039	2017-06-21 23:00:00	0
0417-0039	2017-06-21 23:15:00	0
0417-0039	2017-06-21 23:30:00	0
0417-0039	2017-06-21 23:45:00	6
0417-0039	2017-06-22 00:00:00	16
0417-0039	2017-06-22 00:15:00	0
0417-0039	2017-06-22 00:30:00	0
0417-0039	2017-06-22 00:45:00	0
0417-0039	2017-06-22 01:00:00	0
0417-0039	2017-06-22 01:15:00	0
0417-0039	2017-06-22 01:30:00	0
0417-0039	2017-06-22 01:45:00	0
0417-0039	2017-06-22 02:00:00	76
0417-0039	2017-06-22 02:15:00	0
0417-0039	2017-06-22 02:30:00	0
0417-0039	2017-06-22 02:45:00	60
0417-0039	2017-06-22 03:00:00	0
0417-0039	2017-06-22 03:15:00	0
0417-0039	2017-06-22 03:30:00	0
0417-0039	2017-06-22 03:45:00	0
0417-0039	2017-06-22 04:00:00	0
0417-0039	2017-06-22 04:15:00	0
0417-0039	2017-06-22 04:30:00	0
0417-0039	2017-06-22 04:45:00	0
0417-0039	2017-06-22 05:00:00	0
0417-0039	2017-06-22 05:15:00	0
0417-0039	2017-06-22 05:30:00	0
0417-0039	2017-06-22 05:45:00	0
0417-0039	2017-06-22 06:00:00	0
0417-0039	2017-06-22 06:15:00	0
0417-0039	2017-06-22 06:30:00	0
0417-0039	2017-06-22 06:45:00	0
0417-0039	2017-06-22 07:00:00	0
0417-0039	2017-06-22 07:15:00	0
0417-0039	2017-06-22 07:30:00	0
0417-0039	2017-06-22 07:45:00	0
0417-0039	2017-06-22 08:00:00	37
0417-0039	2017-06-22 08:15:00	0
0417-0039	2017-06-22 08:30:00	0
0417-0039	2017-06-22 08:45:00	7
0417-0039	2017-06-22 09:00:00	0
0417-0039	2017-06-22 09:15:00	0
0417-0039	2017-06-22 09:30:00	0
0417-0039	2017-06-22 09:45:00	0
0417-0039	2017-06-22 10:00:00	0
0417-0039	2017-06-22 10:15:00	0
0417-0039	2017-06-22 10:30:00	0
0417-0039	2017-06-22 10:45:00	93
0417-0039	2017-06-22 11:00:00	184
0417-0039	2017-06-22 11:15:00	0
0417-0039	2017-06-22 11:30:00	245
0417-0039	2017-06-22 11:45:00	0
0417-0039	2017-06-22 12:00:00	5
0417-0039	2017-06-22 12:15:00	1076
0417-0039	2017-06-22 12:30:00	121
0417-0039	2017-06-22 12:45:00	561
0417-0039	2017-06-22 13:00:00	229
0417-0039	2017-06-22 13:15:00	39
0417-0039	2017-06-22 13:30:00	328
0417-0039	2017-06-22 13:45:00	671
0417-0039	2017-06-22 14:00:00	22
0417-0039	2017-06-22 14:15:00	14
0417-0039	2017-06-22 14:30:00	0
0417-0039	2017-06-22 14:45:00	0
0417-0039	2017-06-22 15:00:00	0
0417-0039	2017-06-22 15:15:00	0
0417-0039	2017-06-22 15:30:00	0
0417-0039	2017-06-22 15:45:00	0
0417-0039	2017-06-22 16:00:00	98
0417-0039	2017-06-22 16:15:00	1048
0417-0039	2017-06-22 16:30:00	25
0417-0039	2017-06-22 16:45:00	0
0417-0039	2017-06-22 17:00:00	0
0417-0039	2017-06-22 17:15:00	104
0417-0039	2017-06-22 17:30:00	717
0417-0039	2017-06-22 17:45:00	0
0417-0039	2017-06-22 18:00:00	27
0417-0039	2017-06-22 18:15:00	0
0417-0039	2017-06-22 18:30:00	161
0417-0039	2017-06-22 18:45:00	41
0417-0039	2017-06-22 19:00:00	21
0417-0039	2017-06-22 19:15:00	8
0417-0039	2017-06-22 19:30:00	431
0417-0039	2017-06-22 19:45:00	0
0417-0039	2017-06-22 20:00:00	457
0417-0039	2017-06-22 20:15:00	349
0417-0039	2017-06-22 20:30:00	384
0417-0039	2017-06-22 20:45:00	0
0417-0039	2017-06-22 21:00:00	0
0417-0039	2017-06-22 21:15:00	0
0417-0039	2017-06-22 21:30:00	0
0417-0039	2017-06-22 21:45:00	0
0417-0039	2017-06-22 22:00:00	0
0417-0039	2017-06-22 22:15:00	0
0417-0039	2017-06-22 22:30:00	0
0417-0039	2017-06-22 22:45:00	0
0417-0039	2017-06-22 23:00:00	0
0417-0039	2017-06-22 23:15:00	0
0417-0039	2017-06-22 23:30:00	0
0417-0039	2017-06-22 23:45:00	0
0417-0039	2017-06-23 00:00:00	0
0417-0039	2017-06-23 00:15:00	0
0417-0039	2017-06-23 00:30:00	0
0417-0039	2017-06-23 00:45:00	0
0417-0039	2017-06-23 01:00:00	0
0417-0039	2017-06-23 01:15:00	0
0417-0039	2017-06-23 01:30:00	0
0417-0039	2017-06-23 01:45:00	0
0417-0039	2017-06-23 02:00:00	0
0417-0039	2017-06-23 02:15:00	0
0417-0039	2017-06-23 02:30:00	0
0417-0039	2017-06-23 02:45:00	0
0417-0039	2017-06-23 03:00:00	0
0417-0039	2017-06-23 03:15:00	0
0417-0039	2017-06-23 03:30:00	0
0417-0039	2017-06-23 03:45:00	0
0417-0039	2017-06-23 04:00:00	0
0417-0039	2017-06-23 04:15:00	0
0417-0039	2017-06-23 04:30:00	0
0417-0039	2017-06-23 04:45:00	0
0417-0039	2017-06-23 05:00:00	0
0417-0039	2017-06-23 05:15:00	0
0417-0039	2017-06-23 05:30:00	0
0417-0039	2017-06-23 05:45:00	0
0417-0039	2017-06-23 06:00:00	0
0417-0039	2017-06-23 06:15:00	0
0417-0039	2017-06-23 06:30:00	0
0417-0039	2017-06-23 06:45:00	0
0417-0039	2017-06-23 07:00:00	0
0417-0039	2017-06-23 07:15:00	0
0417-0039	2017-06-23 07:30:00	0
0417-0039	2017-06-23 07:45:00	0
0417-0039	2017-06-23 08:00:00	0
0417-0039	2017-06-23 08:15:00	0
0417-0039	2017-06-23 08:30:00	0
0417-0039	2017-06-23 08:45:00	0
0417-0039	2017-06-23 09:00:00	0
0417-0039	2017-06-23 09:15:00	0
0417-0039	2017-06-23 09:30:00	0
0417-0039	2017-06-23 09:45:00	0
0417-0039	2017-06-23 10:00:00	0
0417-0039	2017-06-23 10:15:00	0
0417-0039	2017-06-23 10:30:00	0
0417-0039	2017-06-23 10:45:00	0
0417-0039	2017-06-23 11:00:00	0
0417-0039	2017-06-23 11:15:00	0
0417-0039	2017-06-23 11:30:00	0
0417-0039	2017-06-23 11:45:00	0
0417-0039	2017-06-23 12:00:00	0
0417-0039	2017-06-23 12:15:00	252
0417-0039	2017-06-23 12:30:00	582
0417-0039	2017-06-23 12:45:00	200
0417-0039	2017-06-23 13:00:00	0
0417-0039	2017-06-23 13:15:00	336
0417-0039	2017-06-23 13:30:00	88
0417-0039	2017-06-23 13:45:00	463
0417-0039	2017-06-23 14:00:00	0
0417-0039	2017-06-23 14:15:00	0
0417-0039	2017-06-23 14:30:00	0
0417-0039	2017-06-23 14:45:00	0
0417-0039	2017-06-23 15:00:00	0
0417-0039	2017-06-23 15:15:00	0
0417-0039	2017-06-23 15:30:00	0
0417-0039	2017-06-23 15:45:00	0
0417-0039	2017-06-23 16:00:00	0
0417-0039	2017-06-23 16:15:00	0
0417-0039	2017-06-23 16:30:00	0
0417-0039	2017-06-23 16:45:00	0
0417-0039	2017-06-23 17:00:00	0
0417-0039	2017-06-23 17:15:00	0
0417-0039	2017-06-23 17:30:00	0
0417-0039	2017-06-23 17:45:00	0
0417-0039	2017-06-23 18:00:00	0
0417-0039	2017-06-23 18:15:00	0
0417-0039	2017-06-23 18:30:00	0
0417-0039	2017-06-23 18:45:00	0
0417-0039	2017-06-23 19:00:00	0
0417-0039	2017-06-23 19:15:00	0
0417-0039	2017-06-23 19:30:00	0
0417-0039	2017-06-23 19:45:00	0
0417-0039	2017-06-23 20:00:00	0
0417-0039	2017-06-23 20:15:00	0
0417-0039	2017-06-23 20:30:00	0
0417-0039	2017-06-23 20:45:00	0
0417-0039	2017-06-23 21:00:00	0
0417-0039	2017-06-23 21:15:00	0
0417-0039	2017-06-23 21:30:00	0
0417-0039	2017-06-23 21:45:00	0
0417-0039	2017-06-23 22:00:00	0
0417-0039	2017-06-23 22:15:00	0
0417-0039	2017-06-23 22:30:00	0
0417-0039	2017-06-23 22:45:00	0
0417-0039	2017-06-23 23:00:00	0
0417-0039	2017-06-23 23:15:00	0
0417-0039	2017-06-23 23:30:00	0
0417-0039	2017-06-23 23:45:00	0
