## Supplementary Data 2 for "Digital phenotyping by consumer wearables identifies sleep-associated markers of cardiovascular disease risk and biological aging": ActivityTable_0417-0045-NHC.tsv

0417-0045	2017-09-15 00:00:00	0
0417-0045	2017-09-15 00:15:00	0
0417-0045	2017-09-15 00:30:00	0
0417-0045	2017-09-15 00:45:00	0
0417-0045	2017-09-15 01:00:00	0
0417-0045	2017-09-15 01:15:00	0
0417-0045	2017-09-15 01:30:00	0
0417-0045	2017-09-15 01:45:00	0
0417-0045	2017-09-15 02:00:00	0
0417-0045	2017-09-15 02:15:00	0
0417-0045	2017-09-15 02:30:00	0
0417-0045	2017-09-15 02:45:00	0
0417-0045	2017-09-15 03:00:00	0
0417-0045	2017-09-15 03:15:00	0
0417-0045	2017-09-15 03:30:00	0
0417-0045	2017-09-15 03:45:00	0
0417-0045	2017-09-15 04:00:00	0
0417-0045	2017-09-15 04:15:00	0
0417-0045	2017-09-15 04:30:00	0
0417-0045	2017-09-15 04:45:00	0
0417-0045	2017-09-15 05:00:00	0
0417-0045	2017-09-15 05:15:00	0
0417-0045	2017-09-15 05:30:00	0
0417-0045	2017-09-15 05:45:00	0
0417-0045	2017-09-15 06:00:00	0
0417-0045	2017-09-15 06:15:00	0
0417-0045	2017-09-15 06:30:00	0
0417-0045	2017-09-15 06:45:00	0
0417-0045	2017-09-15 07:00:00	0
0417-0045	2017-09-15 07:15:00	0
0417-0045	2017-09-15 07:30:00	0
0417-0045	2017-09-15 07:45:00	0
0417-0045	2017-09-15 08:00:00	0
0417-0045	2017-09-15 08:15:00	0
0417-0045	2017-09-15 08:30:00	0
0417-0045	2017-09-15 08:45:00	0
0417-0045	2017-09-15 09:00:00	0
0417-0045	2017-09-15 09:15:00	0
0417-0045	2017-09-15 09:30:00	0
0417-0045	2017-09-15 09:45:00	0
0417-0045	2017-09-15 10:00:00	0
0417-0045	2017-09-15 10:15:00	0
0417-0045	2017-09-15 10:30:00	0
0417-0045	2017-09-15 10:45:00	75
0417-0045	2017-09-15 11:00:00	0
0417-0045	2017-09-15 11:15:00	0
0417-0045	2017-09-15 11:30:00	0
0417-0045	2017-09-15 11:45:00	0
0417-0045	2017-09-15 12:00:00	0
0417-0045	2017-09-15 12:15:00	0
0417-0045	2017-09-15 12:30:00	0
0417-0045	2017-09-15 12:45:00	0
0417-0045	2017-09-15 13:00:00	0
0417-0045	2017-09-15 13:15:00	0
0417-0045	2017-09-15 13:30:00	0
0417-0045	2017-09-15 13:45:00	0
0417-0045	2017-09-15 14:00:00	0
0417-0045	2017-09-15 14:15:00	0
0417-0045	2017-09-15 14:30:00	0
0417-0045	2017-09-15 14:45:00	0
0417-0045	2017-09-15 15:00:00	0
0417-0045	2017-09-15 15:15:00	0
0417-0045	2017-09-15 15:30:00	0
0417-0045	2017-09-15 15:45:00	0
0417-0045	2017-09-15 16:00:00	0
0417-0045	2017-09-15 16:15:00	0
0417-0045	2017-09-15 16:30:00	0
0417-0045	2017-09-15 16:45:00	0
0417-0045	2017-09-15 17:00:00	0
0417-0045	2017-09-15 17:15:00	0
0417-0045	2017-09-15 17:30:00	0
0417-0045	2017-09-15 17:45:00	0
0417-0045	2017-09-15 18:00:00	0
0417-0045	2017-09-15 18:15:00	0
0417-0045	2017-09-15 18:30:00	0
0417-0045	2017-09-15 18:45:00	0
0417-0045	2017-09-15 19:00:00	0
0417-0045	2017-09-15 19:15:00	0
0417-0045	2017-09-15 19:30:00	0
0417-0045	2017-09-15 19:45:00	0
0417-0045	2017-09-15 20:00:00	0
0417-0045	2017-09-15 20:15:00	0
0417-0045	2017-09-15 20:30:00	0
0417-0045	2017-09-15 20:45:00	0
0417-0045	2017-09-15 21:00:00	0
0417-0045	2017-09-15 21:15:00	0
0417-0045	2017-09-15 21:30:00	0
0417-0045	2017-09-15 21:45:00	0
0417-0045	2017-09-15 22:00:00	0
0417-0045	2017-09-15 22:15:00	0
0417-0045	2017-09-15 22:30:00	0
0417-0045	2017-09-15 22:45:00	0
0417-0045	2017-09-15 23:00:00	0
0417-0045	2017-09-15 23:15:00	0
0417-0045	2017-09-15 23:30:00	0
0417-0045	2017-09-15 23:45:00	0
0417-0045	2017-09-16 00:00:00	0
0417-0045	2017-09-16 00:15:00	0
0417-0045	2017-09-16 00:30:00	0
0417-0045	2017-09-16 00:45:00	0
0417-0045	2017-09-16 01:00:00	0
0417-0045	2017-09-16 01:15:00	0
0417-0045	2017-09-16 01:30:00	0
0417-0045	2017-09-16 01:45:00	0
0417-0045	2017-09-16 02:00:00	0
0417-0045	2017-09-16 02:15:00	0
0417-0045	2017-09-16 02:30:00	0
0417-0045	2017-09-16 02:45:00	0
0417-0045	2017-09-16 03:00:00	0
0417-0045	2017-09-16 03:15:00	0
0417-0045	2017-09-16 03:30:00	0
0417-0045	2017-09-16 03:45:00	0
0417-0045	2017-09-16 04:00:00	0
0417-0045	2017-09-16 04:15:00	0
0417-0045	2017-09-16 04:30:00	0
0417-0045	2017-09-16 04:45:00	0
0417-0045	2017-09-16 05:00:00	0
0417-0045	2017-09-16 05:15:00	0
0417-0045	2017-09-16 05:30:00	0
0417-0045	2017-09-16 05:45:00	0
0417-0045	2017-09-16 06:00:00	0
0417-0045	2017-09-16 06:15:00	0
0417-0045	2017-09-16 06:30:00	0
0417-0045	2017-09-16 06:45:00	0
0417-0045	2017-09-16 07:00:00	0
0417-0045	2017-09-16 07:15:00	0
0417-0045	2017-09-16 07:30:00	0
0417-0045	2017-09-16 07:45:00	0
0417-0045	2017-09-16 08:00:00	0
0417-0045	2017-09-16 08:15:00	0
0417-0045	2017-09-16 08:30:00	103
0417-0045	2017-09-16 08:45:00	42
0417-0045	2017-09-16 09:00:00	23
0417-0045	2017-09-16 09:15:00	54
0417-0045	2017-09-16 09:30:00	13
0417-0045	2017-09-16 09:45:00	36
0417-0045	2017-09-16 10:00:00	317
0417-0045	2017-09-16 10:15:00	1011
0417-0045	2017-09-16 10:30:00	284
0417-0045	2017-09-16 10:45:00	437
0417-0045	2017-09-16 11:00:00	891
0417-0045	2017-09-16 11:15:00	266
0417-0045	2017-09-16 11:30:00	225
0417-0045	2017-09-16 11:45:00	262
0417-0045	2017-09-16 12:00:00	186
0417-0045	2017-09-16 12:15:00	240
0417-0045	2017-09-16 12:30:00	467
0417-0045	2017-09-16 12:45:00	1093
0417-0045	2017-09-16 13:00:00	251
0417-0045	2017-09-16 13:15:00	139
0417-0045	2017-09-16 13:30:00	59
0417-0045	2017-09-16 13:45:00	0
0417-0045	2017-09-16 14:00:00	8
0417-0045	2017-09-16 14:15:00	96
0417-0045	2017-09-16 14:30:00	98
0417-0045	2017-09-16 14:45:00	30
0417-0045	2017-09-16 15:00:00	340
0417-0045	2017-09-16 15:15:00	244
0417-0045	2017-09-16 15:30:00	0
0417-0045	2017-09-16 15:45:00	0
0417-0045	2017-09-16 16:00:00	0
0417-0045	2017-09-16 16:15:00	0
0417-0045	2017-09-16 16:30:00	115
0417-0045	2017-09-16 16:45:00	92
0417-0045	2017-09-16 17:00:00	0
0417-0045	2017-09-16 17:15:00	657
0417-0045	2017-09-16 17:30:00	698
0417-0045	2017-09-16 17:45:00	176
0417-0045	2017-09-16 18:00:00	0
0417-0045	2017-09-16 18:15:00	0
0417-0045	2017-09-16 18:30:00	0
0417-0045	2017-09-16 18:45:00	0
0417-0045	2017-09-16 19:00:00	0
0417-0045	2017-09-16 19:15:00	0
0417-0045	2017-09-16 19:30:00	0
0417-0045	2017-09-16 19:45:00	187
0417-0045	2017-09-16 20:00:00	64
0417-0045	2017-09-16 20:15:00	51
0417-0045	2017-09-16 20:30:00	23
0417-0045	2017-09-16 20:45:00	129
0417-0045	2017-09-16 21:00:00	95
0417-0045	2017-09-16 21:15:00	86
0417-0045	2017-09-16 21:30:00	251
0417-0045	2017-09-16 21:45:00	270
0417-0045	2017-09-16 22:00:00	405
0417-0045	2017-09-16 22:15:00	165
0417-0045	2017-09-16 22:30:00	115
0417-0045	2017-09-16 22:45:00	103
0417-0045	2017-09-16 23:00:00	111
0417-0045	2017-09-16 23:15:00	200
0417-0045	2017-09-16 23:30:00	11
0417-0045	2017-09-16 23:45:00	0
0417-0045	2017-09-17 00:00:00	0
0417-0045	2017-09-17 00:15:00	0
0417-0045	2017-09-17 00:30:00	0
0417-0045	2017-09-17 00:45:00	0
0417-0045	2017-09-17 01:00:00	0
0417-0045	2017-09-17 01:15:00	0
0417-0045	2017-09-17 01:30:00	0
0417-0045	2017-09-17 01:45:00	0
0417-0045	2017-09-17 02:00:00	0
0417-0045	2017-09-17 02:15:00	0
0417-0045	2017-09-17 02:30:00	0
0417-0045	2017-09-17 02:45:00	0
0417-0045	2017-09-17 03:00:00	0
0417-0045	2017-09-17 03:15:00	0
0417-0045	2017-09-17 03:30:00	0
0417-0045	2017-09-17 03:45:00	0
0417-0045	2017-09-17 04:00:00	0
0417-0045	2017-09-17 04:15:00	0
0417-0045	2017-09-17 04:30:00	0
0417-0045	2017-09-17 04:45:00	0
0417-0045	2017-09-17 05:00:00	0
0417-0045	2017-09-17 05:15:00	0
0417-0045	2017-09-17 05:30:00	0
0417-0045	2017-09-17 05:45:00	0
0417-0045	2017-09-17 06:00:00	0
0417-0045	2017-09-17 06:15:00	0
0417-0045	2017-09-17 06:30:00	24
0417-0045	2017-09-17 06:45:00	163
0417-0045	2017-09-17 07:00:00	29
0417-0045	2017-09-17 07:15:00	187
0417-0045	2017-09-17 07:30:00	911
0417-0045	2017-09-17 07:45:00	205
0417-0045	2017-09-17 08:00:00	22
0417-0045	2017-09-17 08:15:00	0
0417-0045	2017-09-17 08:30:00	519
0417-0045	2017-09-17 08:45:00	891
0417-0045	2017-09-17 09:00:00	294
0417-0045	2017-09-17 09:15:00	0
0417-0045	2017-09-17 09:30:00	5
0417-0045	2017-09-17 09:45:00	0
0417-0045	2017-09-17 10:00:00	0
0417-0045	2017-09-17 10:15:00	19
0417-0045	2017-09-17 10:30:00	4
0417-0045	2017-09-17 10:45:00	6
0417-0045	2017-09-17 11:00:00	41
0417-0045	2017-09-17 11:15:00	0
0417-0045	2017-09-17 11:30:00	9
0417-0045	2017-09-17 11:45:00	15
0417-0045	2017-09-17 12:00:00	0
0417-0045	2017-09-17 12:15:00	0
0417-0045	2017-09-17 12:30:00	192
0417-0045	2017-09-17 12:45:00	64
0417-0045	2017-09-17 13:00:00	145
0417-0045	2017-09-17 13:15:00	63
0417-0045	2017-09-17 13:30:00	0
0417-0045	2017-09-17 13:45:00	86
0417-0045	2017-09-17 14:00:00	0
0417-0045	2017-09-17 14:15:00	6
0417-0045	2017-09-17 14:30:00	0
0417-0045	2017-09-17 14:45:00	47
0417-0045	2017-09-17 15:00:00	0
0417-0045	2017-09-17 15:15:00	13
0417-0045	2017-09-17 15:30:00	0
0417-0045	2017-09-17 15:45:00	42
0417-0045	2017-09-17 16:00:00	0
0417-0045	2017-09-17 16:15:00	20
0417-0045	2017-09-17 16:30:00	52
0417-0045	2017-09-17 16:45:00	650
0417-0045	2017-09-17 17:00:00	850
0417-0045	2017-09-17 17:15:00	0
0417-0045	2017-09-17 17:30:00	0
0417-0045	2017-09-17 17:45:00	26
0417-0045	2017-09-17 18:00:00	664
0417-0045	2017-09-17 18:15:00	402
0417-0045	2017-09-17 18:30:00	280
0417-0045	2017-09-17 18:45:00	16
0417-0045	2017-09-17 19:00:00	139
0417-0045	2017-09-17 19:15:00	66
0417-0045	2017-09-17 19:30:00	21
0417-0045	2017-09-17 19:45:00	11
0417-0045	2017-09-17 20:00:00	0
0417-0045	2017-09-17 20:15:00	140
0417-0045	2017-09-17 20:30:00	32
0417-0045	2017-09-17 20:45:00	7
0417-0045	2017-09-17 21:00:00	0
0417-0045	2017-09-17 21:15:00	91
0417-0045	2017-09-17 21:30:00	137
0417-0045	2017-09-17 21:45:00	112
0417-0045	2017-09-17 22:00:00	22
0417-0045	2017-09-17 22:15:00	103
0417-0045	2017-09-17 22:30:00	38
0417-0045	2017-09-17 22:45:00	98
0417-0045	2017-09-17 23:00:00	150
0417-0045	2017-09-17 23:15:00	0
0417-0045	2017-09-17 23:30:00	0
0417-0045	2017-09-17 23:45:00	0
0417-0045	2017-09-18 00:00:00	0
0417-0045	2017-09-18 00:15:00	0
0417-0045	2017-09-18 00:30:00	4
0417-0045	2017-09-18 00:45:00	0
0417-0045	2017-09-18 01:00:00	0
0417-0045	2017-09-18 01:15:00	0
0417-0045	2017-09-18 01:30:00	0
0417-0045	2017-09-18 01:45:00	0
0417-0045	2017-09-18 02:00:00	0
0417-0045	2017-09-18 02:15:00	0
0417-0045	2017-09-18 02:30:00	10
0417-0045	2017-09-18 02:45:00	0
0417-0045	2017-09-18 03:00:00	0
0417-0045	2017-09-18 03:15:00	0
0417-0045	2017-09-18 03:30:00	0
0417-0045	2017-09-18 03:45:00	0
0417-0045	2017-09-18 04:00:00	0
0417-0045	2017-09-18 04:15:00	0
0417-0045	2017-09-18 04:30:00	0
0417-0045	2017-09-18 04:45:00	34
0417-0045	2017-09-18 05:00:00	0
0417-0045	2017-09-18 05:15:00	0
0417-0045	2017-09-18 05:30:00	204
0417-0045	2017-09-18 05:45:00	677
0417-0045	2017-09-18 06:00:00	67
0417-0045	2017-09-18 06:15:00	399
0417-0045	2017-09-18 06:30:00	674
0417-0045	2017-09-18 06:45:00	196
0417-0045	2017-09-18 07:00:00	296
0417-0045	2017-09-18 07:15:00	26
0417-0045	2017-09-18 07:30:00	0
0417-0045	2017-09-18 07:45:00	87
0417-0045	2017-09-18 08:00:00	349
0417-0045	2017-09-18 08:15:00	379
0417-0045	2017-09-18 08:30:00	530
0417-0045	2017-09-18 08:45:00	165
0417-0045	2017-09-18 09:00:00	408
0417-0045	2017-09-18 09:15:00	445
0417-0045	2017-09-18 09:30:00	546
0417-0045	2017-09-18 09:45:00	460
0417-0045	2017-09-18 10:00:00	108
0417-0045	2017-09-18 10:15:00	333
0417-0045	2017-09-18 10:30:00	77
0417-0045	2017-09-18 10:45:00	424
0417-0045	2017-09-18 11:00:00	409
0417-0045	2017-09-18 11:15:00	610
0417-0045	2017-09-18 11:30:00	608
0417-0045	2017-09-18 11:45:00	117
0417-0045	2017-09-18 12:00:00	645
0417-0045	2017-09-18 12:15:00	210
0417-0045	2017-09-18 12:30:00	163
0417-0045	2017-09-18 12:45:00	230
0417-0045	2017-09-18 13:00:00	36
0417-0045	2017-09-18 13:15:00	372
0417-0045	2017-09-18 13:30:00	188
0417-0045	2017-09-18 13:45:00	127
0417-0045	2017-09-18 14:00:00	155
0417-0045	2017-09-18 14:15:00	157
0417-0045	2017-09-18 14:30:00	325
0417-0045	2017-09-18 14:45:00	205
0417-0045	2017-09-18 15:00:00	85
0417-0045	2017-09-18 15:15:00	253
0417-0045	2017-09-18 15:30:00	355
0417-0045	2017-09-18 15:45:00	205
0417-0045	2017-09-18 16:00:00	94
0417-0045	2017-09-18 16:15:00	460
0417-0045	2017-09-18 16:30:00	410
0417-0045	2017-09-18 16:45:00	171
0417-0045	2017-09-18 17:00:00	246
0417-0045	2017-09-18 17:15:00	257
0417-0045	2017-09-18 17:30:00	186
0417-0045	2017-09-18 17:45:00	294
0417-0045	2017-09-18 18:00:00	0
0417-0045	2017-09-18 18:15:00	327
0417-0045	2017-09-18 18:30:00	227
0417-0045	2017-09-18 18:45:00	1007
0417-0045	2017-09-18 19:00:00	283
0417-0045	2017-09-18 19:15:00	24
0417-0045	2017-09-18 19:30:00	26
0417-0045	2017-09-18 19:45:00	80
0417-0045	2017-09-18 20:00:00	66
0417-0045	2017-09-18 20:15:00	42
0417-0045	2017-09-18 20:30:00	65
0417-0045	2017-09-18 20:45:00	0
0417-0045	2017-09-18 21:00:00	0
0417-0045	2017-09-18 21:15:00	272
0417-0045	2017-09-18 21:30:00	131
0417-0045	2017-09-18 21:45:00	0
0417-0045	2017-09-18 22:00:00	145
0417-0045	2017-09-18 22:15:00	51
0417-0045	2017-09-18 22:30:00	76
0417-0045	2017-09-18 22:45:00	23
0417-0045	2017-09-18 23:00:00	159
0417-0045	2017-09-18 23:15:00	0
0417-0045	2017-09-18 23:30:00	0
0417-0045	2017-09-18 23:45:00	0
0417-0045	2017-09-19 00:00:00	0
0417-0045	2017-09-19 00:15:00	0
0417-0045	2017-09-19 00:30:00	0
0417-0045	2017-09-19 00:45:00	0
0417-0045	2017-09-19 01:00:00	0
0417-0045	2017-09-19 01:15:00	0
0417-0045	2017-09-19 01:30:00	0
0417-0045	2017-09-19 01:45:00	0
0417-0045	2017-09-19 02:00:00	0
0417-0045	2017-09-19 02:15:00	0
0417-0045	2017-09-19 02:30:00	0
0417-0045	2017-09-19 02:45:00	0
0417-0045	2017-09-19 03:00:00	0
0417-0045	2017-09-19 03:15:00	0
0417-0045	2017-09-19 03:30:00	0
0417-0045	2017-09-19 03:45:00	0
0417-0045	2017-09-19 04:00:00	0
0417-0045	2017-09-19 04:15:00	0
0417-0045	2017-09-19 04:30:00	0
0417-0045	2017-09-19 04:45:00	4
0417-0045	2017-09-19 05:00:00	0
0417-0045	2017-09-19 05:15:00	0
0417-0045	2017-09-19 05:30:00	309
0417-0045	2017-09-19 05:45:00	622
0417-0045	2017-09-19 06:00:00	253
0417-0045	2017-09-19 06:15:00	353
0417-0045	2017-09-19 06:30:00	647
0417-0045	2017-09-19 06:45:00	215
0417-0045	2017-09-19 07:00:00	350
0417-0045	2017-09-19 07:15:00	10
0417-0045	2017-09-19 07:30:00	0
0417-0045	2017-09-19 07:45:00	69
0417-0045	2017-09-19 08:00:00	366
0417-0045	2017-09-19 08:15:00	114
0417-0045	2017-09-19 08:30:00	302
0417-0045	2017-09-19 08:45:00	517
0417-0045	2017-09-19 09:00:00	111
0417-0045	2017-09-19 09:15:00	162
0417-0045	2017-09-19 09:30:00	276
0417-0045	2017-09-19 09:45:00	372
0417-0045	2017-09-19 10:00:00	28
0417-0045	2017-09-19 10:15:00	499
0417-0045	2017-09-19 10:30:00	368
0417-0045	2017-09-19 10:45:00	142
0417-0045	2017-09-19 11:00:00	585
0417-0045	2017-09-19 11:15:00	424
0417-0045	2017-09-19 11:30:00	137
0417-0045	2017-09-19 11:45:00	0
0417-0045	2017-09-19 12:00:00	69
0417-0045	2017-09-19 12:15:00	275
0417-0045	2017-09-19 12:30:00	77
0417-0045	2017-09-19 12:45:00	135
0417-0045	2017-09-19 13:00:00	29
0417-0045	2017-09-19 13:15:00	525
0417-0045	2017-09-19 13:30:00	79
0417-0045	2017-09-19 13:45:00	660
0417-0045	2017-09-19 14:00:00	247
0417-0045	2017-09-19 14:15:00	207
0417-0045	2017-09-19 14:30:00	255
0417-0045	2017-09-19 14:45:00	475
0417-0045	2017-09-19 15:00:00	88
0417-0045	2017-09-19 15:15:00	147
0417-0045	2017-09-19 15:30:00	285
0417-0045	2017-09-19 15:45:00	132
0417-0045	2017-09-19 16:00:00	537
0417-0045	2017-09-19 16:15:00	324
0417-0045	2017-09-19 16:30:00	444
0417-0045	2017-09-19 16:45:00	444
0417-0045	2017-09-19 17:00:00	375
0417-0045	2017-09-19 17:15:00	282
0417-0045	2017-09-19 17:30:00	127
0417-0045	2017-09-19 17:45:00	241
0417-0045	2017-09-19 18:00:00	62
0417-0045	2017-09-19 18:15:00	495
0417-0045	2017-09-19 18:30:00	831
0417-0045	2017-09-19 18:45:00	156
0417-0045	2017-09-19 19:00:00	101
0417-0045	2017-09-19 19:15:00	114
0417-0045	2017-09-19 19:30:00	59
0417-0045	2017-09-19 19:45:00	210
0417-0045	2017-09-19 20:00:00	50
0417-0045	2017-09-19 20:15:00	22
0417-0045	2017-09-19 20:30:00	0
0417-0045	2017-09-19 20:45:00	0
0417-0045	2017-09-19 21:00:00	131
0417-0045	2017-09-19 21:15:00	129
0417-0045	2017-09-19 21:30:00	60
0417-0045	2017-09-19 21:45:00	4
0417-0045	2017-09-19 22:00:00	27
0417-0045	2017-09-19 22:15:00	4
0417-0045	2017-09-19 22:30:00	173
0417-0045	2017-09-19 22:45:00	114
0417-0045	2017-09-19 23:00:00	219
0417-0045	2017-09-19 23:15:00	0
0417-0045	2017-09-19 23:30:00	0
0417-0045	2017-09-19 23:45:00	0
0417-0045	2017-09-20 00:00:00	0
0417-0045	2017-09-20 00:15:00	0
0417-0045	2017-09-20 00:30:00	0
0417-0045	2017-09-20 00:45:00	0
0417-0045	2017-09-20 01:00:00	0
0417-0045	2017-09-20 01:15:00	0
0417-0045	2017-09-20 01:30:00	0
0417-0045	2017-09-20 01:45:00	0
0417-0045	2017-09-20 02:00:00	0
0417-0045	2017-09-20 02:15:00	0
0417-0045	2017-09-20 02:30:00	0
0417-0045	2017-09-20 02:45:00	0
0417-0045	2017-09-20 03:00:00	11
0417-0045	2017-09-20 03:15:00	9
0417-0045	2017-09-20 03:30:00	0
0417-0045	2017-09-20 03:45:00	0
0417-0045	2017-09-20 04:00:00	0
0417-0045	2017-09-20 04:15:00	0
0417-0045	2017-09-20 04:30:00	0
0417-0045	2017-09-20 04:45:00	67
0417-0045	2017-09-20 05:00:00	313
0417-0045	2017-09-20 05:15:00	41
0417-0045	2017-09-20 05:30:00	232
0417-0045	2017-09-20 05:45:00	754
0417-0045	2017-09-20 06:00:00	72
0417-0045	2017-09-20 06:15:00	442
0417-0045	2017-09-20 06:30:00	432
0417-0045	2017-09-20 06:45:00	423
0417-0045	2017-09-20 07:00:00	462
0417-0045	2017-09-20 07:15:00	0
0417-0045	2017-09-20 07:30:00	0
0417-0045	2017-09-20 07:45:00	35
0417-0045	2017-09-20 08:00:00	441
0417-0045	2017-09-20 08:15:00	540
0417-0045	2017-09-20 08:30:00	374
0417-0045	2017-09-20 08:45:00	213
0417-0045	2017-09-20 09:00:00	342
0417-0045	2017-09-20 09:15:00	90
0417-0045	2017-09-20 09:30:00	652
0417-0045	2017-09-20 09:45:00	361
0417-0045	2017-09-20 10:00:00	66
0417-0045	2017-09-20 10:15:00	522
0417-0045	2017-09-20 10:30:00	408
0417-0045	2017-09-20 10:45:00	660
0417-0045	2017-09-20 11:00:00	309
0417-0045	2017-09-20 11:15:00	186
0417-0045	2017-09-20 11:30:00	325
0417-0045	2017-09-20 11:45:00	328
0417-0045	2017-09-20 12:00:00	342
0417-0045	2017-09-20 12:15:00	218
0417-0045	2017-09-20 12:30:00	26
0417-0045	2017-09-20 12:45:00	202
0417-0045	2017-09-20 13:00:00	62
0417-0045	2017-09-20 13:15:00	186
0417-0045	2017-09-20 13:30:00	205
0417-0045	2017-09-20 13:45:00	295
0417-0045	2017-09-20 14:00:00	284
0417-0045	2017-09-20 14:15:00	145
0417-0045	2017-09-20 14:30:00	577
0417-0045	2017-09-20 14:45:00	105
0417-0045	2017-09-20 15:00:00	214
0417-0045	2017-09-20 15:15:00	320
0417-0045	2017-09-20 15:30:00	187
0417-0045	2017-09-20 15:45:00	571
0417-0045	2017-09-20 16:00:00	295
0417-0045	2017-09-20 16:15:00	365
0417-0045	2017-09-20 16:30:00	337
0417-0045	2017-09-20 16:45:00	435
0417-0045	2017-09-20 17:00:00	321
0417-0045	2017-09-20 17:15:00	278
0417-0045	2017-09-20 17:30:00	70
0417-0045	2017-09-20 17:45:00	205
0417-0045	2017-09-20 18:00:00	0
0417-0045	2017-09-20 18:15:00	705
0417-0045	2017-09-20 18:30:00	659
0417-0045	2017-09-20 18:45:00	97
0417-0045	2017-09-20 19:00:00	72
0417-0045	2017-09-20 19:15:00	5
0417-0045	2017-09-20 19:30:00	55
0417-0045	2017-09-20 19:45:00	51
0417-0045	2017-09-20 20:00:00	27
0417-0045	2017-09-20 20:15:00	0
0417-0045	2017-09-20 20:30:00	0
0417-0045	2017-09-20 20:45:00	117
0417-0045	2017-09-20 21:00:00	264
0417-0045	2017-09-20 21:15:00	0
0417-0045	2017-09-20 21:30:00	31
0417-0045	2017-09-20 21:45:00	140
0417-0045	2017-09-20 22:00:00	42
0417-0045	2017-09-20 22:15:00	29
0417-0045	2017-09-20 22:30:00	35
0417-0045	2017-09-20 22:45:00	23
0417-0045	2017-09-20 23:00:00	137
0417-0045	2017-09-20 23:15:00	0
0417-0045	2017-09-20 23:30:00	0
0417-0045	2017-09-20 23:45:00	0
