## Supplementary Data 2 for "Digital phenotyping by consumer wearables identifies sleep-associated markers of cardiovascular disease risk and biological aging": ActivityTable_0417-0046-NHC.tsv

0417-0046	2017-09-15 00:00:00	0
0417-0046	2017-09-15 00:15:00	0
0417-0046	2017-09-15 00:30:00	0
0417-0046	2017-09-15 00:45:00	0
0417-0046	2017-09-15 01:00:00	0
0417-0046	2017-09-15 01:15:00	0
0417-0046	2017-09-15 01:30:00	0
0417-0046	2017-09-15 01:45:00	0
0417-0046	2017-09-15 02:00:00	0
0417-0046	2017-09-15 02:15:00	0
0417-0046	2017-09-15 02:30:00	0
0417-0046	2017-09-15 02:45:00	0
0417-0046	2017-09-15 03:00:00	0
0417-0046	2017-09-15 03:15:00	0
0417-0046	2017-09-15 03:30:00	0
0417-0046	2017-09-15 03:45:00	0
0417-0046	2017-09-15 04:00:00	0
0417-0046	2017-09-15 04:15:00	0
0417-0046	2017-09-15 04:30:00	0
0417-0046	2017-09-15 04:45:00	0
0417-0046	2017-09-15 05:00:00	0
0417-0046	2017-09-15 05:15:00	0
0417-0046	2017-09-15 05:30:00	0
0417-0046	2017-09-15 05:45:00	0
0417-0046	2017-09-15 06:00:00	0
0417-0046	2017-09-15 06:15:00	0
0417-0046	2017-09-15 06:30:00	0
0417-0046	2017-09-15 06:45:00	0
0417-0046	2017-09-15 07:00:00	0
0417-0046	2017-09-15 07:15:00	0
0417-0046	2017-09-15 07:30:00	0
0417-0046	2017-09-15 07:45:00	0
0417-0046	2017-09-15 08:00:00	0
0417-0046	2017-09-15 08:15:00	0
0417-0046	2017-09-15 08:30:00	0
0417-0046	2017-09-15 08:45:00	0
0417-0046	2017-09-15 09:00:00	0
0417-0046	2017-09-15 09:15:00	0
0417-0046	2017-09-15 09:30:00	0
0417-0046	2017-09-15 09:45:00	0
0417-0046	2017-09-15 10:00:00	0
0417-0046	2017-09-15 10:15:00	0
0417-0046	2017-09-15 10:30:00	0
0417-0046	2017-09-15 10:45:00	101
0417-0046	2017-09-15 11:00:00	17
0417-0046	2017-09-15 11:15:00	0
0417-0046	2017-09-15 11:30:00	0
0417-0046	2017-09-15 11:45:00	0
0417-0046	2017-09-15 12:00:00	0
0417-0046	2017-09-15 12:15:00	0
0417-0046	2017-09-15 12:30:00	0
0417-0046	2017-09-15 12:45:00	0
0417-0046	2017-09-15 13:00:00	0
0417-0046	2017-09-15 13:15:00	0
0417-0046	2017-09-15 13:30:00	0
0417-0046	2017-09-15 13:45:00	0
0417-0046	2017-09-15 14:00:00	0
0417-0046	2017-09-15 14:15:00	0
0417-0046	2017-09-15 14:30:00	0
0417-0046	2017-09-15 14:45:00	0
0417-0046	2017-09-15 15:00:00	0
0417-0046	2017-09-15 15:15:00	0
0417-0046	2017-09-15 15:30:00	0
0417-0046	2017-09-15 15:45:00	0
0417-0046	2017-09-15 16:00:00	0
0417-0046	2017-09-15 16:15:00	0
0417-0046	2017-09-15 16:30:00	0
0417-0046	2017-09-15 16:45:00	0
0417-0046	2017-09-15 17:00:00	0
0417-0046	2017-09-15 17:15:00	0
0417-0046	2017-09-15 17:30:00	0
0417-0046	2017-09-15 17:45:00	0
0417-0046	2017-09-15 18:00:00	0
0417-0046	2017-09-15 18:15:00	0
0417-0046	2017-09-15 18:30:00	0
0417-0046	2017-09-15 18:45:00	0
0417-0046	2017-09-15 19:00:00	0
0417-0046	2017-09-15 19:15:00	0
0417-0046	2017-09-15 19:30:00	0
0417-0046	2017-09-15 19:45:00	0
0417-0046	2017-09-15 20:00:00	0
0417-0046	2017-09-15 20:15:00	0
0417-0046	2017-09-15 20:30:00	0
0417-0046	2017-09-15 20:45:00	0
0417-0046	2017-09-15 21:00:00	0
0417-0046	2017-09-15 21:15:00	0
0417-0046	2017-09-15 21:30:00	0
0417-0046	2017-09-15 21:45:00	0
0417-0046	2017-09-15 22:00:00	0
0417-0046	2017-09-15 22:15:00	0
0417-0046	2017-09-15 22:30:00	0
0417-0046	2017-09-15 22:45:00	0
0417-0046	2017-09-15 23:00:00	0
0417-0046	2017-09-15 23:15:00	0
0417-0046	2017-09-15 23:30:00	0
0417-0046	2017-09-15 23:45:00	0
0417-0046	2017-09-16 00:00:00	0
0417-0046	2017-09-16 00:15:00	0
0417-0046	2017-09-16 00:30:00	0
0417-0046	2017-09-16 00:45:00	0
0417-0046	2017-09-16 01:00:00	0
0417-0046	2017-09-16 01:15:00	0
0417-0046	2017-09-16 01:30:00	0
0417-0046	2017-09-16 01:45:00	0
0417-0046	2017-09-16 02:00:00	0
0417-0046	2017-09-16 02:15:00	0
0417-0046	2017-09-16 02:30:00	0
0417-0046	2017-09-16 02:45:00	0
0417-0046	2017-09-16 03:00:00	0
0417-0046	2017-09-16 03:15:00	0
0417-0046	2017-09-16 03:30:00	0
0417-0046	2017-09-16 03:45:00	0
0417-0046	2017-09-16 04:00:00	0
0417-0046	2017-09-16 04:15:00	0
0417-0046	2017-09-16 04:30:00	0
0417-0046	2017-09-16 04:45:00	0
0417-0046	2017-09-16 05:00:00	0
0417-0046	2017-09-16 05:15:00	0
0417-0046	2017-09-16 05:30:00	0
0417-0046	2017-09-16 05:45:00	0
0417-0046	2017-09-16 06:00:00	0
0417-0046	2017-09-16 06:15:00	0
0417-0046	2017-09-16 06:30:00	0
0417-0046	2017-09-16 06:45:00	0
0417-0046	2017-09-16 07:00:00	0
0417-0046	2017-09-16 07:15:00	0
0417-0046	2017-09-16 07:30:00	0
0417-0046	2017-09-16 07:45:00	0
0417-0046	2017-09-16 08:00:00	0
0417-0046	2017-09-16 08:15:00	8
0417-0046	2017-09-16 08:30:00	33
0417-0046	2017-09-16 08:45:00	37
0417-0046	2017-09-16 09:00:00	0
0417-0046	2017-09-16 09:15:00	94
0417-0046	2017-09-16 09:30:00	0
0417-0046	2017-09-16 09:45:00	0
0417-0046	2017-09-16 10:00:00	239
0417-0046	2017-09-16 10:15:00	1123
0417-0046	2017-09-16 10:30:00	369
0417-0046	2017-09-16 10:45:00	388
0417-0046	2017-09-16 11:00:00	1032
0417-0046	2017-09-16 11:15:00	248
0417-0046	2017-09-16 11:30:00	364
0417-0046	2017-09-16 11:45:00	278
0417-0046	2017-09-16 12:00:00	541
0417-0046	2017-09-16 12:15:00	634
0417-0046	2017-09-16 12:30:00	413
0417-0046	2017-09-16 12:45:00	303
0417-0046	2017-09-16 13:00:00	132
0417-0046	2017-09-16 13:15:00	31
0417-0046	2017-09-16 13:30:00	114
0417-0046	2017-09-16 13:45:00	50
0417-0046	2017-09-16 14:00:00	0
0417-0046	2017-09-16 14:15:00	51
0417-0046	2017-09-16 14:30:00	233
0417-0046	2017-09-16 14:45:00	162
0417-0046	2017-09-16 15:00:00	99
0417-0046	2017-09-16 15:15:00	160
0417-0046	2017-09-16 15:30:00	219
0417-0046	2017-09-16 15:45:00	424
0417-0046	2017-09-16 16:00:00	256
0417-0046	2017-09-16 16:15:00	1350
0417-0046	2017-09-16 16:30:00	1491
0417-0046	2017-09-16 16:45:00	300
0417-0046	2017-09-16 17:00:00	169
0417-0046	2017-09-16 17:15:00	95
0417-0046	2017-09-16 17:30:00	121
0417-0046	2017-09-16 17:45:00	135
0417-0046	2017-09-16 18:00:00	0
0417-0046	2017-09-16 18:15:00	0
0417-0046	2017-09-16 18:30:00	0
0417-0046	2017-09-16 18:45:00	0
0417-0046	2017-09-16 19:00:00	0
0417-0046	2017-09-16 19:15:00	201
0417-0046	2017-09-16 19:30:00	187
0417-0046	2017-09-16 19:45:00	319
0417-0046	2017-09-16 20:00:00	43
0417-0046	2017-09-16 20:15:00	50
0417-0046	2017-09-16 20:30:00	168
0417-0046	2017-09-16 20:45:00	484
0417-0046	2017-09-16 21:00:00	224
0417-0046	2017-09-16 21:15:00	165
0417-0046	2017-09-16 21:30:00	0
0417-0046	2017-09-16 21:45:00	307
0417-0046	2017-09-16 22:00:00	346
0417-0046	2017-09-16 22:15:00	482
0417-0046	2017-09-16 22:30:00	657
0417-0046	2017-09-16 22:45:00	25
0417-0046	2017-09-16 23:00:00	80
0417-0046	2017-09-16 23:15:00	249
0417-0046	2017-09-16 23:30:00	235
0417-0046	2017-09-16 23:45:00	29
0417-0046	2017-09-17 00:00:00	0
0417-0046	2017-09-17 00:15:00	0
0417-0046	2017-09-17 00:30:00	0
0417-0046	2017-09-17 00:45:00	0
0417-0046	2017-09-17 01:00:00	0
0417-0046	2017-09-17 01:15:00	0
0417-0046	2017-09-17 01:30:00	0
0417-0046	2017-09-17 01:45:00	0
0417-0046	2017-09-17 02:00:00	0
0417-0046	2017-09-17 02:15:00	0
0417-0046	2017-09-17 02:30:00	0
0417-0046	2017-09-17 02:45:00	0
0417-0046	2017-09-17 03:00:00	0
0417-0046	2017-09-17 03:15:00	0
0417-0046	2017-09-17 03:30:00	0
0417-0046	2017-09-17 03:45:00	0
0417-0046	2017-09-17 04:00:00	0
0417-0046	2017-09-17 04:15:00	0
0417-0046	2017-09-17 04:30:00	0
0417-0046	2017-09-17 04:45:00	0
0417-0046	2017-09-17 05:00:00	0
0417-0046	2017-09-17 05:15:00	0
0417-0046	2017-09-17 05:30:00	0
0417-0046	2017-09-17 05:45:00	0
0417-0046	2017-09-17 06:00:00	0
0417-0046	2017-09-17 06:15:00	0
0417-0046	2017-09-17 06:30:00	0
0417-0046	2017-09-17 06:45:00	60
0417-0046	2017-09-17 07:00:00	41
0417-0046	2017-09-17 07:15:00	198
0417-0046	2017-09-17 07:30:00	1059
0417-0046	2017-09-17 07:45:00	224
0417-0046	2017-09-17 08:00:00	4
0417-0046	2017-09-17 08:15:00	0
0417-0046	2017-09-17 08:30:00	535
0417-0046	2017-09-17 08:45:00	766
0417-0046	2017-09-17 09:00:00	223
0417-0046	2017-09-17 09:15:00	97
0417-0046	2017-09-17 09:30:00	7
0417-0046	2017-09-17 09:45:00	0
0417-0046	2017-09-17 10:00:00	70
0417-0046	2017-09-17 10:15:00	0
0417-0046	2017-09-17 10:30:00	7
0417-0046	2017-09-17 10:45:00	0
0417-0046	2017-09-17 11:00:00	0
0417-0046	2017-09-17 11:15:00	0
0417-0046	2017-09-17 11:30:00	43
0417-0046	2017-09-17 11:45:00	0
0417-0046	2017-09-17 12:00:00	0
0417-0046	2017-09-17 12:15:00	0
0417-0046	2017-09-17 12:30:00	165
0417-0046	2017-09-17 12:45:00	9
0417-0046	2017-09-17 13:00:00	156
0417-0046	2017-09-17 13:15:00	0
0417-0046	2017-09-17 13:30:00	0
0417-0046	2017-09-17 13:45:00	66
0417-0046	2017-09-17 14:00:00	0
0417-0046	2017-09-17 14:15:00	0
0417-0046	2017-09-17 14:30:00	0
0417-0046	2017-09-17 14:45:00	0
0417-0046	2017-09-17 15:00:00	0
0417-0046	2017-09-17 15:15:00	0
0417-0046	2017-09-17 15:30:00	72
0417-0046	2017-09-17 15:45:00	8
0417-0046	2017-09-17 16:00:00	0
0417-0046	2017-09-17 16:15:00	0
0417-0046	2017-09-17 16:30:00	9
0417-0046	2017-09-17 16:45:00	543
0417-0046	2017-09-17 17:00:00	920
0417-0046	2017-09-17 17:15:00	18
0417-0046	2017-09-17 17:30:00	0
0417-0046	2017-09-17 17:45:00	30
0417-0046	2017-09-17 18:00:00	683
0417-0046	2017-09-17 18:15:00	439
0417-0046	2017-09-17 18:30:00	178
0417-0046	2017-09-17 18:45:00	0
0417-0046	2017-09-17 19:00:00	64
0417-0046	2017-09-17 19:15:00	46
0417-0046	2017-09-17 19:30:00	6
0417-0046	2017-09-17 19:45:00	0
0417-0046	2017-09-17 20:00:00	26
0417-0046	2017-09-17 20:15:00	69
0417-0046	2017-09-17 20:30:00	77
0417-0046	2017-09-17 20:45:00	0
0417-0046	2017-09-17 21:00:00	0
0417-0046	2017-09-17 21:15:00	0
0417-0046	2017-09-17 21:30:00	52
0417-0046	2017-09-17 21:45:00	125
0417-0046	2017-09-17 22:00:00	74
0417-0046	2017-09-17 22:15:00	7
0417-0046	2017-09-17 22:30:00	0
0417-0046	2017-09-17 22:45:00	64
0417-0046	2017-09-17 23:00:00	54
0417-0046	2017-09-17 23:15:00	0
0417-0046	2017-09-17 23:30:00	0
0417-0046	2017-09-17 23:45:00	0
0417-0046	2017-09-18 00:00:00	0
0417-0046	2017-09-18 00:15:00	0
0417-0046	2017-09-18 00:30:00	0
0417-0046	2017-09-18 00:45:00	0
0417-0046	2017-09-18 01:00:00	0
0417-0046	2017-09-18 01:15:00	0
0417-0046	2017-09-18 01:30:00	0
0417-0046	2017-09-18 01:45:00	0
0417-0046	2017-09-18 02:00:00	0
0417-0046	2017-09-18 02:15:00	0
0417-0046	2017-09-18 02:30:00	0
0417-0046	2017-09-18 02:45:00	0
0417-0046	2017-09-18 03:00:00	0
0417-0046	2017-09-18 03:15:00	0
0417-0046	2017-09-18 03:30:00	0
0417-0046	2017-09-18 03:45:00	0
0417-0046	2017-09-18 04:00:00	0
0417-0046	2017-09-18 04:15:00	0
0417-0046	2017-09-18 04:30:00	0
0417-0046	2017-09-18 04:45:00	0
0417-0046	2017-09-18 05:00:00	0
0417-0046	2017-09-18 05:15:00	69
0417-0046	2017-09-18 05:30:00	121
0417-0046	2017-09-18 05:45:00	8
0417-0046	2017-09-18 06:00:00	0
0417-0046	2017-09-18 06:15:00	10
0417-0046	2017-09-18 06:30:00	38
0417-0046	2017-09-18 06:45:00	279
0417-0046	2017-09-18 07:00:00	102
0417-0046	2017-09-18 07:15:00	225
0417-0046	2017-09-18 07:30:00	42
0417-0046	2017-09-18 07:45:00	13
0417-0046	2017-09-18 08:00:00	128
0417-0046	2017-09-18 08:15:00	389
0417-0046	2017-09-18 08:30:00	1200
0417-0046	2017-09-18 08:45:00	15
0417-0046	2017-09-18 09:00:00	86
0417-0046	2017-09-18 09:15:00	152
0417-0046	2017-09-18 09:30:00	131
0417-0046	2017-09-18 09:45:00	0
0417-0046	2017-09-18 10:00:00	4
0417-0046	2017-09-18 10:15:00	0
0417-0046	2017-09-18 10:30:00	0
0417-0046	2017-09-18 10:45:00	152
0417-0046	2017-09-18 11:00:00	83
0417-0046	2017-09-18 11:15:00	11
0417-0046	2017-09-18 11:30:00	102
0417-0046	2017-09-18 11:45:00	804
0417-0046	2017-09-18 12:00:00	155
0417-0046	2017-09-18 12:15:00	0
0417-0046	2017-09-18 12:30:00	27
0417-0046	2017-09-18 12:45:00	66
0417-0046	2017-09-18 13:00:00	161
0417-0046	2017-09-18 13:15:00	89
0417-0046	2017-09-18 13:30:00	69
0417-0046	2017-09-18 13:45:00	16
0417-0046	2017-09-18 14:00:00	47
0417-0046	2017-09-18 14:15:00	0
0417-0046	2017-09-18 14:30:00	0
0417-0046	2017-09-18 14:45:00	37
0417-0046	2017-09-18 15:00:00	104
0417-0046	2017-09-18 15:15:00	16
0417-0046	2017-09-18 15:30:00	0
0417-0046	2017-09-18 15:45:00	0
0417-0046	2017-09-18 16:00:00	160
0417-0046	2017-09-18 16:15:00	85
0417-0046	2017-09-18 16:30:00	10
0417-0046	2017-09-18 16:45:00	6
0417-0046	2017-09-18 17:00:00	7
0417-0046	2017-09-18 17:15:00	186
0417-0046	2017-09-18 17:30:00	114
0417-0046	2017-09-18 17:45:00	220
0417-0046	2017-09-18 18:00:00	128
0417-0046	2017-09-18 18:15:00	154
0417-0046	2017-09-18 18:30:00	0
0417-0046	2017-09-18 18:45:00	0
0417-0046	2017-09-18 19:00:00	0
0417-0046	2017-09-18 19:15:00	179
0417-0046	2017-09-18 19:30:00	39
0417-0046	2017-09-18 19:45:00	78
0417-0046	2017-09-18 20:00:00	14
0417-0046	2017-09-18 20:15:00	57
0417-0046	2017-09-18 20:30:00	0
0417-0046	2017-09-18 20:45:00	37
0417-0046	2017-09-18 21:00:00	53
0417-0046	2017-09-18 21:15:00	11
0417-0046	2017-09-18 21:30:00	45
0417-0046	2017-09-18 21:45:00	241
0417-0046	2017-09-18 22:00:00	75
0417-0046	2017-09-18 22:15:00	101
0417-0046	2017-09-18 22:30:00	117
0417-0046	2017-09-18 22:45:00	29
0417-0046	2017-09-18 23:00:00	186
0417-0046	2017-09-18 23:15:00	0
0417-0046	2017-09-18 23:30:00	0
0417-0046	2017-09-18 23:45:00	0
0417-0046	2017-09-19 00:00:00	0
0417-0046	2017-09-19 00:15:00	0
0417-0046	2017-09-19 00:30:00	0
0417-0046	2017-09-19 00:45:00	0
0417-0046	2017-09-19 01:00:00	0
0417-0046	2017-09-19 01:15:00	0
0417-0046	2017-09-19 01:30:00	0
0417-0046	2017-09-19 01:45:00	0
0417-0046	2017-09-19 02:00:00	0
0417-0046	2017-09-19 02:15:00	0
0417-0046	2017-09-19 02:30:00	0
0417-0046	2017-09-19 02:45:00	0
0417-0046	2017-09-19 03:00:00	0
0417-0046	2017-09-19 03:15:00	0
0417-0046	2017-09-19 03:30:00	0
0417-0046	2017-09-19 03:45:00	0
0417-0046	2017-09-19 04:00:00	0
0417-0046	2017-09-19 04:15:00	0
0417-0046	2017-09-19 04:30:00	0
0417-0046	2017-09-19 04:45:00	0
0417-0046	2017-09-19 05:00:00	0
0417-0046	2017-09-19 05:15:00	0
0417-0046	2017-09-19 05:30:00	55
0417-0046	2017-09-19 05:45:00	49
0417-0046	2017-09-19 06:00:00	0
0417-0046	2017-09-19 06:15:00	9
0417-0046	2017-09-19 06:30:00	24
0417-0046	2017-09-19 06:45:00	371
0417-0046	2017-09-19 07:00:00	191
0417-0046	2017-09-19 07:15:00	312
0417-0046	2017-09-19 07:30:00	3
0417-0046	2017-09-19 07:45:00	32
0417-0046	2017-09-19 08:00:00	423
0417-0046	2017-09-19 08:15:00	222
0417-0046	2017-09-19 08:30:00	1304
0417-0046	2017-09-19 08:45:00	37
0417-0046	2017-09-19 09:00:00	81
0417-0046	2017-09-19 09:15:00	101
0417-0046	2017-09-19 09:30:00	28
0417-0046	2017-09-19 09:45:00	287
0417-0046	2017-09-19 10:00:00	25
0417-0046	2017-09-19 10:15:00	5
0417-0046	2017-09-19 10:30:00	16
0417-0046	2017-09-19 10:45:00	64
0417-0046	2017-09-19 11:00:00	34
0417-0046	2017-09-19 11:15:00	145
0417-0046	2017-09-19 11:30:00	240
0417-0046	2017-09-19 11:45:00	120
0417-0046	2017-09-19 12:00:00	49
0417-0046	2017-09-19 12:15:00	0
0417-0046	2017-09-19 12:30:00	15
0417-0046	2017-09-19 12:45:00	348
0417-0046	2017-09-19 13:00:00	175
0417-0046	2017-09-19 13:15:00	0
0417-0046	2017-09-19 13:30:00	22
0417-0046	2017-09-19 13:45:00	5
0417-0046	2017-09-19 14:00:00	117
0417-0046	2017-09-19 14:15:00	126
0417-0046	2017-09-19 14:30:00	74
0417-0046	2017-09-19 14:45:00	0
0417-0046	2017-09-19 15:00:00	213
0417-0046	2017-09-19 15:15:00	340
0417-0046	2017-09-19 15:30:00	374
0417-0046	2017-09-19 15:45:00	435
0417-0046	2017-09-19 16:00:00	253
0417-0046	2017-09-19 16:15:00	177
0417-0046	2017-09-19 16:30:00	116
0417-0046	2017-09-19 16:45:00	44
0417-0046	2017-09-19 17:00:00	418
0417-0046	2017-09-19 17:15:00	169
0417-0046	2017-09-19 17:30:00	142
0417-0046	2017-09-19 17:45:00	36
0417-0046	2017-09-19 18:00:00	262
0417-0046	2017-09-19 18:15:00	94
0417-0046	2017-09-19 18:30:00	0
0417-0046	2017-09-19 18:45:00	0
0417-0046	2017-09-19 19:00:00	0
0417-0046	2017-09-19 19:15:00	272
0417-0046	2017-09-19 19:30:00	130
0417-0046	2017-09-19 19:45:00	323
0417-0046	2017-09-19 20:00:00	104
0417-0046	2017-09-19 20:15:00	166
0417-0046	2017-09-19 20:30:00	100
0417-0046	2017-09-19 20:45:00	85
0417-0046	2017-09-19 21:00:00	33
0417-0046	2017-09-19 21:15:00	14
0417-0046	2017-09-19 21:30:00	644
0417-0046	2017-09-19 21:45:00	0
0417-0046	2017-09-19 22:00:00	67
0417-0046	2017-09-19 22:15:00	149
0417-0046	2017-09-19 22:30:00	8
0417-0046	2017-09-19 22:45:00	31
0417-0046	2017-09-19 23:00:00	118
0417-0046	2017-09-19 23:15:00	0
0417-0046	2017-09-19 23:30:00	0
0417-0046	2017-09-19 23:45:00	0
0417-0046	2017-09-20 00:00:00	0
0417-0046	2017-09-20 00:15:00	0
0417-0046	2017-09-20 00:30:00	0
0417-0046	2017-09-20 00:45:00	0
0417-0046	2017-09-20 01:00:00	0
0417-0046	2017-09-20 01:15:00	0
0417-0046	2017-09-20 01:30:00	0
0417-0046	2017-09-20 01:45:00	0
0417-0046	2017-09-20 02:00:00	0
0417-0046	2017-09-20 02:15:00	0
0417-0046	2017-09-20 02:30:00	4
0417-0046	2017-09-20 02:45:00	0
0417-0046	2017-09-20 03:00:00	0
0417-0046	2017-09-20 03:15:00	0
0417-0046	2017-09-20 03:30:00	0
0417-0046	2017-09-20 03:45:00	0
0417-0046	2017-09-20 04:00:00	0
0417-0046	2017-09-20 04:15:00	0
0417-0046	2017-09-20 04:30:00	0
0417-0046	2017-09-20 04:45:00	0
0417-0046	2017-09-20 05:00:00	0
0417-0046	2017-09-20 05:15:00	0
0417-0046	2017-09-20 05:30:00	128
0417-0046	2017-09-20 05:45:00	0
0417-0046	2017-09-20 06:00:00	0
0417-0046	2017-09-20 06:15:00	0
0417-0046	2017-09-20 06:30:00	18
0417-0046	2017-09-20 06:45:00	332
0417-0046	2017-09-20 07:00:00	432
0417-0046	2017-09-20 07:15:00	211
0417-0046	2017-09-20 07:30:00	195
0417-0046	2017-09-20 07:45:00	88
0417-0046	2017-09-20 08:00:00	381
0417-0046	2017-09-20 08:15:00	327
0417-0046	2017-09-20 08:30:00	1141
0417-0046	2017-09-20 08:45:00	61
0417-0046	2017-09-20 09:00:00	53
0417-0046	2017-09-20 09:15:00	188
0417-0046	2017-09-20 09:30:00	123
0417-0046	2017-09-20 09:45:00	202
0417-0046	2017-09-20 10:00:00	42
0417-0046	2017-09-20 10:15:00	110
0417-0046	2017-09-20 10:30:00	116
0417-0046	2017-09-20 10:45:00	14
0417-0046	2017-09-20 11:00:00	39
0417-0046	2017-09-20 11:15:00	49
0417-0046	2017-09-20 11:30:00	41
0417-0046	2017-09-20 11:45:00	265
0417-0046	2017-09-20 12:00:00	95
0417-0046	2017-09-20 12:15:00	4
0417-0046	2017-09-20 12:30:00	5
0417-0046	2017-09-20 12:45:00	69
0417-0046	2017-09-20 13:00:00	57
0417-0046	2017-09-20 13:15:00	95
0417-0046	2017-09-20 13:30:00	15
0417-0046	2017-09-20 13:45:00	378
0417-0046	2017-09-20 14:00:00	606
0417-0046	2017-09-20 14:15:00	532
0417-0046	2017-09-20 14:30:00	150
0417-0046	2017-09-20 14:45:00	66
0417-0046	2017-09-20 15:00:00	95
0417-0046	2017-09-20 15:15:00	51
0417-0046	2017-09-20 15:30:00	94
0417-0046	2017-09-20 15:45:00	259
0417-0046	2017-09-20 16:00:00	253
0417-0046	2017-09-20 16:15:00	399
0417-0046	2017-09-20 16:30:00	278
0417-0046	2017-09-20 16:45:00	126
0417-0046	2017-09-20 17:00:00	89
0417-0046	2017-09-20 17:15:00	170
0417-0046	2017-09-20 17:30:00	367
0417-0046	2017-09-20 17:45:00	568
0417-0046	2017-09-20 18:00:00	0
0417-0046	2017-09-20 18:15:00	38
0417-0046	2017-09-20 18:30:00	233
0417-0046	2017-09-20 18:45:00	946
0417-0046	2017-09-20 19:00:00	0
0417-0046	2017-09-20 19:15:00	28
0417-0046	2017-09-20 19:30:00	111
0417-0046	2017-09-20 19:45:00	1010
0417-0046	2017-09-20 20:00:00	583
0417-0046	2017-09-20 20:15:00	10
0417-0046	2017-09-20 20:30:00	52
0417-0046	2017-09-20 20:45:00	0
0417-0046	2017-09-20 21:00:00	0
0417-0046	2017-09-20 21:15:00	7
0417-0046	2017-09-20 21:30:00	0
0417-0046	2017-09-20 21:45:00	555
0417-0046	2017-09-20 22:00:00	1301
0417-0046	2017-09-20 22:15:00	153
0417-0046	2017-09-20 22:30:00	11
0417-0046	2017-09-20 22:45:00	38
0417-0046	2017-09-20 23:00:00	99
0417-0046	2017-09-20 23:15:00	0
0417-0046	2017-09-20 23:30:00	0
0417-0046	2017-09-20 23:45:00	0
