## Supplementary Data 2 for "Digital phenotyping by consumer wearables identifies sleep-associated markers of cardiovascular disease risk and biological aging": ActivityTable_0417-0049-NHC.tsv

0417-0049	2017-05-18 00:00:00	0
0417-0049	2017-05-18 00:15:00	0
0417-0049	2017-05-18 00:30:00	0
0417-0049	2017-05-18 00:45:00	0
0417-0049	2017-05-18 01:00:00	0
0417-0049	2017-05-18 01:15:00	0
0417-0049	2017-05-18 01:30:00	0
0417-0049	2017-05-18 01:45:00	0
0417-0049	2017-05-18 02:00:00	0
0417-0049	2017-05-18 02:15:00	0
0417-0049	2017-05-18 02:30:00	0
0417-0049	2017-05-18 02:45:00	0
0417-0049	2017-05-18 03:00:00	0
0417-0049	2017-05-18 03:15:00	0
0417-0049	2017-05-18 03:30:00	0
0417-0049	2017-05-18 03:45:00	0
0417-0049	2017-05-18 04:00:00	0
0417-0049	2017-05-18 04:15:00	0
0417-0049	2017-05-18 04:30:00	0
0417-0049	2017-05-18 04:45:00	0
0417-0049	2017-05-18 05:00:00	0
0417-0049	2017-05-18 05:15:00	0
0417-0049	2017-05-18 05:30:00	0
0417-0049	2017-05-18 05:45:00	0
0417-0049	2017-05-18 06:00:00	0
0417-0049	2017-05-18 06:15:00	0
0417-0049	2017-05-18 06:30:00	0
0417-0049	2017-05-18 06:45:00	0
0417-0049	2017-05-18 07:00:00	0
0417-0049	2017-05-18 07:15:00	0
0417-0049	2017-05-18 07:30:00	0
0417-0049	2017-05-18 07:45:00	0
0417-0049	2017-05-18 08:00:00	0
0417-0049	2017-05-18 08:15:00	0
0417-0049	2017-05-18 08:30:00	0
0417-0049	2017-05-18 08:45:00	0
0417-0049	2017-05-18 09:00:00	0
0417-0049	2017-05-18 09:15:00	0
0417-0049	2017-05-18 09:30:00	0
0417-0049	2017-05-18 09:45:00	0
0417-0049	2017-05-18 10:00:00	0
0417-0049	2017-05-18 10:15:00	0
0417-0049	2017-05-18 10:30:00	0
0417-0049	2017-05-18 10:45:00	0
0417-0049	2017-05-18 11:00:00	0
0417-0049	2017-05-18 11:15:00	0
0417-0049	2017-05-18 11:30:00	0
0417-0049	2017-05-18 11:45:00	0
0417-0049	2017-05-18 12:00:00	0
0417-0049	2017-05-18 12:15:00	0
0417-0049	2017-05-18 12:30:00	0
0417-0049	2017-05-18 12:45:00	0
0417-0049	2017-05-18 13:00:00	0
0417-0049	2017-05-18 13:15:00	0
0417-0049	2017-05-18 13:30:00	0
0417-0049	2017-05-18 13:45:00	0
0417-0049	2017-05-18 14:00:00	90
0417-0049	2017-05-18 14:15:00	8
0417-0049	2017-05-18 14:30:00	403
0417-0049	2017-05-18 14:45:00	459
0417-0049	2017-05-18 15:00:00	0
0417-0049	2017-05-18 15:15:00	0
0417-0049	2017-05-18 15:30:00	0
0417-0049	2017-05-18 15:45:00	79
0417-0049	2017-05-18 16:00:00	4
0417-0049	2017-05-18 16:15:00	132
0417-0049	2017-05-18 16:30:00	938
0417-0049	2017-05-18 16:45:00	0
0417-0049	2017-05-18 17:00:00	223
0417-0049	2017-05-18 17:15:00	48
0417-0049	2017-05-18 17:30:00	0
0417-0049	2017-05-18 17:45:00	521
0417-0049	2017-05-18 18:00:00	47
0417-0049	2017-05-18 18:15:00	44
0417-0049	2017-05-18 18:30:00	51
0417-0049	2017-05-18 18:45:00	25
0417-0049	2017-05-18 19:00:00	139
0417-0049	2017-05-18 19:15:00	5
0417-0049	2017-05-18 19:30:00	0
0417-0049	2017-05-18 19:45:00	241
0417-0049	2017-05-18 20:00:00	75
0417-0049	2017-05-18 20:15:00	0
0417-0049	2017-05-18 20:30:00	27
0417-0049	2017-05-18 20:45:00	0
0417-0049	2017-05-18 21:00:00	0
0417-0049	2017-05-18 21:15:00	35
0417-0049	2017-05-18 21:30:00	90
0417-0049	2017-05-18 21:45:00	159
0417-0049	2017-05-18 22:00:00	2
0417-0049	2017-05-18 22:15:00	0
0417-0049	2017-05-18 22:30:00	0
0417-0049	2017-05-18 22:45:00	0
0417-0049	2017-05-18 23:00:00	44
0417-0049	2017-05-18 23:15:00	0
0417-0049	2017-05-18 23:30:00	0
0417-0049	2017-05-18 23:45:00	0
0417-0049	2017-05-19 00:00:00	0
0417-0049	2017-05-19 00:15:00	0
0417-0049	2017-05-19 00:30:00	0
0417-0049	2017-05-19 00:45:00	0
0417-0049	2017-05-19 01:00:00	0
0417-0049	2017-05-19 01:15:00	0
0417-0049	2017-05-19 01:30:00	0
0417-0049	2017-05-19 01:45:00	0
0417-0049	2017-05-19 02:00:00	0
0417-0049	2017-05-19 02:15:00	0
0417-0049	2017-05-19 02:30:00	0
0417-0049	2017-05-19 02:45:00	9
0417-0049	2017-05-19 03:00:00	0
0417-0049	2017-05-19 03:15:00	0
0417-0049	2017-05-19 03:30:00	8
0417-0049	2017-05-19 03:45:00	0
0417-0049	2017-05-19 04:00:00	0
0417-0049	2017-05-19 04:15:00	0
0417-0049	2017-05-19 04:30:00	0
0417-0049	2017-05-19 04:45:00	0
0417-0049	2017-05-19 05:00:00	0
0417-0049	2017-05-19 05:15:00	0
0417-0049	2017-05-19 05:30:00	38
0417-0049	2017-05-19 05:45:00	0
0417-0049	2017-05-19 06:00:00	11
0417-0049	2017-05-19 06:15:00	0
0417-0049	2017-05-19 06:30:00	5
0417-0049	2017-05-19 06:45:00	0
0417-0049	2017-05-19 07:00:00	0
0417-0049	2017-05-19 07:15:00	0
0417-0049	2017-05-19 07:30:00	0
0417-0049	2017-05-19 07:45:00	216
0417-0049	2017-05-19 08:00:00	165
0417-0049	2017-05-19 08:15:00	231
0417-0049	2017-05-19 08:30:00	105
0417-0049	2017-05-19 08:45:00	141
0417-0049	2017-05-19 09:00:00	349
0417-0049	2017-05-19 09:15:00	0
0417-0049	2017-05-19 09:30:00	0
0417-0049	2017-05-19 09:45:00	26
0417-0049	2017-05-19 10:00:00	10
0417-0049	2017-05-19 10:15:00	112
0417-0049	2017-05-19 10:30:00	45
0417-0049	2017-05-19 10:45:00	0
0417-0049	2017-05-19 11:00:00	0
0417-0049	2017-05-19 11:15:00	59
0417-0049	2017-05-19 11:30:00	0
0417-0049	2017-05-19 11:45:00	73
0417-0049	2017-05-19 12:00:00	26
0417-0049	2017-05-19 12:15:00	0
0417-0049	2017-05-19 12:30:00	67
0417-0049	2017-05-19 12:45:00	0
0417-0049	2017-05-19 13:00:00	135
0417-0049	2017-05-19 13:15:00	30
0417-0049	2017-05-19 13:30:00	56
0417-0049	2017-05-19 13:45:00	10
0417-0049	2017-05-19 14:00:00	0
0417-0049	2017-05-19 14:15:00	40
0417-0049	2017-05-19 14:30:00	35
0417-0049	2017-05-19 14:45:00	21
0417-0049	2017-05-19 15:00:00	0
0417-0049	2017-05-19 15:15:00	0
0417-0049	2017-05-19 15:30:00	0
0417-0049	2017-05-19 15:45:00	0
0417-0049	2017-05-19 16:00:00	130
0417-0049	2017-05-19 16:15:00	0
0417-0049	2017-05-19 16:30:00	0
0417-0049	2017-05-19 16:45:00	294
0417-0049	2017-05-19 17:00:00	0
0417-0049	2017-05-19 17:15:00	0
0417-0049	2017-05-19 17:30:00	0
0417-0049	2017-05-19 17:45:00	82
0417-0049	2017-05-19 18:00:00	0
0417-0049	2017-05-19 18:15:00	62
0417-0049	2017-05-19 18:30:00	35
0417-0049	2017-05-19 18:45:00	55
0417-0049	2017-05-19 19:00:00	48
0417-0049	2017-05-19 19:15:00	9
0417-0049	2017-05-19 19:30:00	0
0417-0049	2017-05-19 19:45:00	22
0417-0049	2017-05-19 20:00:00	84
0417-0049	2017-05-19 20:15:00	60
0417-0049	2017-05-19 20:30:00	0
0417-0049	2017-05-19 20:45:00	0
0417-0049	2017-05-19 21:00:00	10
0417-0049	2017-05-19 21:15:00	0
0417-0049	2017-05-19 21:30:00	8
0417-0049	2017-05-19 21:45:00	0
0417-0049	2017-05-19 22:00:00	0
0417-0049	2017-05-19 22:15:00	10
0417-0049	2017-05-19 22:30:00	43
0417-0049	2017-05-19 22:45:00	0
0417-0049	2017-05-19 23:00:00	165
0417-0049	2017-05-19 23:15:00	0
0417-0049	2017-05-19 23:30:00	0
0417-0049	2017-05-19 23:45:00	0
0417-0049	2017-05-20 00:00:00	0
0417-0049	2017-05-20 00:15:00	30
0417-0049	2017-05-20 00:30:00	0
0417-0049	2017-05-20 00:45:00	0
0417-0049	2017-05-20 01:00:00	0
0417-0049	2017-05-20 01:15:00	0
0417-0049	2017-05-20 01:30:00	0
0417-0049	2017-05-20 01:45:00	0
0417-0049	2017-05-20 02:00:00	0
0417-0049	2017-05-20 02:15:00	6
0417-0049	2017-05-20 02:30:00	0
0417-0049	2017-05-20 02:45:00	0
0417-0049	2017-05-20 03:00:00	0
0417-0049	2017-05-20 03:15:00	0
0417-0049	2017-05-20 03:30:00	0
0417-0049	2017-05-20 03:45:00	0
0417-0049	2017-05-20 04:00:00	0
0417-0049	2017-05-20 04:15:00	0
0417-0049	2017-05-20 04:30:00	0
0417-0049	2017-05-20 04:45:00	0
0417-0049	2017-05-20 05:00:00	0
0417-0049	2017-05-20 05:15:00	0
0417-0049	2017-05-20 05:30:00	0
0417-0049	2017-05-20 05:45:00	0
0417-0049	2017-05-20 06:00:00	0
0417-0049	2017-05-20 06:15:00	8
0417-0049	2017-05-20 06:30:00	9
0417-0049	2017-05-20 06:45:00	0
0417-0049	2017-05-20 07:00:00	0
0417-0049	2017-05-20 07:15:00	0
0417-0049	2017-05-20 07:30:00	26
0417-0049	2017-05-20 07:45:00	0
0417-0049	2017-05-20 08:00:00	0
0417-0049	2017-05-20 08:15:00	0
0417-0049	2017-05-20 08:30:00	72
0417-0049	2017-05-20 08:45:00	133
0417-0049	2017-05-20 09:00:00	440
0417-0049	2017-05-20 09:15:00	255
0417-0049	2017-05-20 09:30:00	441
0417-0049	2017-05-20 09:45:00	111
0417-0049	2017-05-20 10:00:00	0
0417-0049	2017-05-20 10:15:00	165
0417-0049	2017-05-20 10:30:00	105
0417-0049	2017-05-20 10:45:00	263
0417-0049	2017-05-20 11:00:00	56
0417-0049	2017-05-20 11:15:00	0
0417-0049	2017-05-20 11:30:00	0
0417-0049	2017-05-20 11:45:00	319
0417-0049	2017-05-20 12:00:00	319
0417-0049	2017-05-20 12:15:00	224
0417-0049	2017-05-20 12:30:00	100
0417-0049	2017-05-20 12:45:00	96
0417-0049	2017-05-20 13:00:00	24
0417-0049	2017-05-20 13:15:00	280
0417-0049	2017-05-20 13:30:00	289
0417-0049	2017-05-20 13:45:00	478
0417-0049	2017-05-20 14:00:00	241
0417-0049	2017-05-20 14:15:00	44
0417-0049	2017-05-20 14:30:00	35
0417-0049	2017-05-20 14:45:00	220
0417-0049	2017-05-20 15:00:00	18
0417-0049	2017-05-20 15:15:00	0
0417-0049	2017-05-20 15:30:00	0
0417-0049	2017-05-20 15:45:00	0
0417-0049	2017-05-20 16:00:00	0
0417-0049	2017-05-20 16:15:00	0
0417-0049	2017-05-20 16:30:00	0
0417-0049	2017-05-20 16:45:00	0
0417-0049	2017-05-20 17:00:00	0
0417-0049	2017-05-20 17:15:00	0
0417-0049	2017-05-20 17:30:00	0
0417-0049	2017-05-20 17:45:00	0
0417-0049	2017-05-20 18:00:00	0
0417-0049	2017-05-20 18:15:00	0
0417-0049	2017-05-20 18:30:00	0
0417-0049	2017-05-20 18:45:00	0
0417-0049	2017-05-20 19:00:00	0
0417-0049	2017-05-20 19:15:00	0
0417-0049	2017-05-20 19:30:00	0
0417-0049	2017-05-20 19:45:00	0
0417-0049	2017-05-20 20:00:00	0
0417-0049	2017-05-20 20:15:00	0
0417-0049	2017-05-20 20:30:00	0
0417-0049	2017-05-20 20:45:00	0
0417-0049	2017-05-20 21:00:00	0
0417-0049	2017-05-20 21:15:00	21
0417-0049	2017-05-20 21:30:00	0
0417-0049	2017-05-20 21:45:00	0
0417-0049	2017-05-20 22:00:00	0
0417-0049	2017-05-20 22:15:00	41
0417-0049	2017-05-20 22:30:00	24
0417-0049	2017-05-20 22:45:00	90
0417-0049	2017-05-20 23:00:00	0
0417-0049	2017-05-20 23:15:00	0
0417-0049	2017-05-20 23:30:00	50
0417-0049	2017-05-20 23:45:00	74
0417-0049	2017-05-21 00:00:00	0
0417-0049	2017-05-21 00:15:00	0
0417-0049	2017-05-21 00:30:00	0
0417-0049	2017-05-21 00:45:00	0
0417-0049	2017-05-21 01:00:00	0
0417-0049	2017-05-21 01:15:00	0
0417-0049	2017-05-21 01:30:00	0
0417-0049	2017-05-21 01:45:00	0
0417-0049	2017-05-21 02:00:00	0
0417-0049	2017-05-21 02:15:00	0
0417-0049	2017-05-21 02:30:00	0
0417-0049	2017-05-21 02:45:00	0
0417-0049	2017-05-21 03:00:00	0
0417-0049	2017-05-21 03:15:00	0
0417-0049	2017-05-21 03:30:00	0
0417-0049	2017-05-21 03:45:00	124
0417-0049	2017-05-21 04:00:00	88
0417-0049	2017-05-21 04:15:00	79
0417-0049	2017-05-21 04:30:00	19
0417-0049	2017-05-21 04:45:00	95
0417-0049	2017-05-21 05:00:00	73
0417-0049	2017-05-21 05:15:00	375
0417-0049	2017-05-21 05:30:00	10
0417-0049	2017-05-21 05:45:00	281
0417-0049	2017-05-21 06:00:00	729
0417-0049	2017-05-21 06:15:00	332
0417-0049	2017-05-21 06:30:00	12
0417-0049	2017-05-21 06:45:00	26
0417-0049	2017-05-21 07:00:00	40
0417-0049	2017-05-21 07:15:00	44
0417-0049	2017-05-21 07:30:00	284
0417-0049	2017-05-21 07:45:00	173
0417-0049	2017-05-21 08:00:00	321
0417-0049	2017-05-21 08:15:00	560
0417-0049	2017-05-21 08:30:00	1180
0417-0049	2017-05-21 08:45:00	67
0417-0049	2017-05-21 09:00:00	32
0417-0049	2017-05-21 09:15:00	23
0417-0049	2017-05-21 09:30:00	9
0417-0049	2017-05-21 09:45:00	289
0417-0049	2017-05-21 10:00:00	0
0417-0049	2017-05-21 10:15:00	171
0417-0049	2017-05-21 10:30:00	202
0417-0049	2017-05-21 10:45:00	48
0417-0049	2017-05-21 11:00:00	35
0417-0049	2017-05-21 11:15:00	89
0417-0049	2017-05-21 11:30:00	305
0417-0049	2017-05-21 11:45:00	198
0417-0049	2017-05-21 12:00:00	598
0417-0049	2017-05-21 12:15:00	189
0417-0049	2017-05-21 12:30:00	16
0417-0049	2017-05-21 12:45:00	143
0417-0049	2017-05-21 13:00:00	374
0417-0049	2017-05-21 13:15:00	69
0417-0049	2017-05-21 13:30:00	26
0417-0049	2017-05-21 13:45:00	61
0417-0049	2017-05-21 14:00:00	0
0417-0049	2017-05-21 14:15:00	0
0417-0049	2017-05-21 14:30:00	0
0417-0049	2017-05-21 14:45:00	68
0417-0049	2017-05-21 15:00:00	0
0417-0049	2017-05-21 15:15:00	0
0417-0049	2017-05-21 15:30:00	0
0417-0049	2017-05-21 15:45:00	0
0417-0049	2017-05-21 16:00:00	0
0417-0049	2017-05-21 16:15:00	22
0417-0049	2017-05-21 16:30:00	97
0417-0049	2017-05-21 16:45:00	61
0417-0049	2017-05-21 17:00:00	0
0417-0049	2017-05-21 17:15:00	51
0417-0049	2017-05-21 17:30:00	79
0417-0049	2017-05-21 17:45:00	26
0417-0049	2017-05-21 18:00:00	49
0417-0049	2017-05-21 18:15:00	0
0417-0049	2017-05-21 18:30:00	0
0417-0049	2017-05-21 18:45:00	0
0417-0049	2017-05-21 19:00:00	0
0417-0049	2017-05-21 19:15:00	0
0417-0049	2017-05-21 19:30:00	0
0417-0049	2017-05-21 19:45:00	0
0417-0049	2017-05-21 20:00:00	0
0417-0049	2017-05-21 20:15:00	0
0417-0049	2017-05-21 20:30:00	0
0417-0049	2017-05-21 20:45:00	0
0417-0049	2017-05-21 21:00:00	0
0417-0049	2017-05-21 21:15:00	0
0417-0049	2017-05-21 21:30:00	0
0417-0049	2017-05-21 21:45:00	39
0417-0049	2017-05-21 22:00:00	0
0417-0049	2017-05-21 22:15:00	0
0417-0049	2017-05-21 22:30:00	0
0417-0049	2017-05-21 22:45:00	0
0417-0049	2017-05-21 23:00:00	0
0417-0049	2017-05-21 23:15:00	0
0417-0049	2017-05-21 23:30:00	0
0417-0049	2017-05-21 23:45:00	0
0417-0049	2017-05-22 00:00:00	0
0417-0049	2017-05-22 00:15:00	0
0417-0049	2017-05-22 00:30:00	0
0417-0049	2017-05-22 00:45:00	0
0417-0049	2017-05-22 01:00:00	0
0417-0049	2017-05-22 01:15:00	0
0417-0049	2017-05-22 01:30:00	0
0417-0049	2017-05-22 01:45:00	0
0417-0049	2017-05-22 02:00:00	0
0417-0049	2017-05-22 02:15:00	0
0417-0049	2017-05-22 02:30:00	0
0417-0049	2017-05-22 02:45:00	0
0417-0049	2017-05-22 03:00:00	0
0417-0049	2017-05-22 03:15:00	0
0417-0049	2017-05-22 03:30:00	16
0417-0049	2017-05-22 03:45:00	0
0417-0049	2017-05-22 04:00:00	0
0417-0049	2017-05-22 04:15:00	0
0417-0049	2017-05-22 04:30:00	0
0417-0049	2017-05-22 04:45:00	179
0417-0049	2017-05-22 05:00:00	385
0417-0049	2017-05-22 05:15:00	607
0417-0049	2017-05-22 05:30:00	313
0417-0049	2017-05-22 05:45:00	204
0417-0049	2017-05-22 06:00:00	692
0417-0049	2017-05-22 06:15:00	0
0417-0049	2017-05-22 06:30:00	28
0417-0049	2017-05-22 06:45:00	0
0417-0049	2017-05-22 07:00:00	17
0417-0049	2017-05-22 07:15:00	14
0417-0049	2017-05-22 07:30:00	24
0417-0049	2017-05-22 07:45:00	167
0417-0049	2017-05-22 08:00:00	731
0417-0049	2017-05-22 08:15:00	186
0417-0049	2017-05-22 08:30:00	286
0417-0049	2017-05-22 08:45:00	21
0417-0049	2017-05-22 09:00:00	7
0417-0049	2017-05-22 09:15:00	5
0417-0049	2017-05-22 09:30:00	156
0417-0049	2017-05-22 09:45:00	184
0417-0049	2017-05-22 10:00:00	154
0417-0049	2017-05-22 10:15:00	36
0417-0049	2017-05-22 10:30:00	14
0417-0049	2017-05-22 10:45:00	16
0417-0049	2017-05-22 11:00:00	0
0417-0049	2017-05-22 11:15:00	4
0417-0049	2017-05-22 11:30:00	16
0417-0049	2017-05-22 11:45:00	256
0417-0049	2017-05-22 12:00:00	373
0417-0049	2017-05-22 12:15:00	21
0417-0049	2017-05-22 12:30:00	0
0417-0049	2017-05-22 12:45:00	249
0417-0049	2017-05-22 13:00:00	121
0417-0049	2017-05-22 13:15:00	322
0417-0049	2017-05-22 13:30:00	17
0417-0049	2017-05-22 13:45:00	0
0417-0049	2017-05-22 14:00:00	33
0417-0049	2017-05-22 14:15:00	43
0417-0049	2017-05-22 14:30:00	11
0417-0049	2017-05-22 14:45:00	269
0417-0049	2017-05-22 15:00:00	11
0417-0049	2017-05-22 15:15:00	210
0417-0049	2017-05-22 15:30:00	14
0417-0049	2017-05-22 15:45:00	0
0417-0049	2017-05-22 16:00:00	0
0417-0049	2017-05-22 16:15:00	16
0417-0049	2017-05-22 16:30:00	18
0417-0049	2017-05-22 16:45:00	0
0417-0049	2017-05-22 17:00:00	10
0417-0049	2017-05-22 17:15:00	84
0417-0049	2017-05-22 17:30:00	731
0417-0049	2017-05-22 17:45:00	467
0417-0049	2017-05-22 18:00:00	363
0417-0049	2017-05-22 18:15:00	156
0417-0049	2017-05-22 18:30:00	0
0417-0049	2017-05-22 18:45:00	276
0417-0049	2017-05-22 19:00:00	51
0417-0049	2017-05-22 19:15:00	0
0417-0049	2017-05-22 19:30:00	0
0417-0049	2017-05-22 19:45:00	0
0417-0049	2017-05-22 20:00:00	0
0417-0049	2017-05-22 20:15:00	0
0417-0049	2017-05-22 20:30:00	0
0417-0049	2017-05-22 20:45:00	0
0417-0049	2017-05-22 21:00:00	0
0417-0049	2017-05-22 21:15:00	0
0417-0049	2017-05-22 21:30:00	0
0417-0049	2017-05-22 21:45:00	0
0417-0049	2017-05-22 22:00:00	0
0417-0049	2017-05-22 22:15:00	0
0417-0049	2017-05-22 22:30:00	0
0417-0049	2017-05-22 22:45:00	0
0417-0049	2017-05-22 23:00:00	0
0417-0049	2017-05-22 23:15:00	0
0417-0049	2017-05-22 23:30:00	0
0417-0049	2017-05-22 23:45:00	0
0417-0049	2017-05-23 00:00:00	0
0417-0049	2017-05-23 00:15:00	0
0417-0049	2017-05-23 00:30:00	0
0417-0049	2017-05-23 00:45:00	0
0417-0049	2017-05-23 01:00:00	0
0417-0049	2017-05-23 01:15:00	0
0417-0049	2017-05-23 01:30:00	0
0417-0049	2017-05-23 01:45:00	0
0417-0049	2017-05-23 02:00:00	0
0417-0049	2017-05-23 02:15:00	0
0417-0049	2017-05-23 02:30:00	0
0417-0049	2017-05-23 02:45:00	0
0417-0049	2017-05-23 03:00:00	0
0417-0049	2017-05-23 03:15:00	0
0417-0049	2017-05-23 03:30:00	0
0417-0049	2017-05-23 03:45:00	0
0417-0049	2017-05-23 04:00:00	0
0417-0049	2017-05-23 04:15:00	0
0417-0049	2017-05-23 04:30:00	0
0417-0049	2017-05-23 04:45:00	0
0417-0049	2017-05-23 05:00:00	0
0417-0049	2017-05-23 05:15:00	0
0417-0049	2017-05-23 05:30:00	0
0417-0049	2017-05-23 05:45:00	0
0417-0049	2017-05-23 06:00:00	0
0417-0049	2017-05-23 06:15:00	0
0417-0049	2017-05-23 06:30:00	0
0417-0049	2017-05-23 06:45:00	0
0417-0049	2017-05-23 07:00:00	0
0417-0049	2017-05-23 07:15:00	0
0417-0049	2017-05-23 07:30:00	0
0417-0049	2017-05-23 07:45:00	0
0417-0049	2017-05-23 08:00:00	0
0417-0049	2017-05-23 08:15:00	0
0417-0049	2017-05-23 08:30:00	0
0417-0049	2017-05-23 08:45:00	0
0417-0049	2017-05-23 09:00:00	0
0417-0049	2017-05-23 09:15:00	0
0417-0049	2017-05-23 09:30:00	0
0417-0049	2017-05-23 09:45:00	0
0417-0049	2017-05-23 10:00:00	0
0417-0049	2017-05-23 10:15:00	0
0417-0049	2017-05-23 10:30:00	0
0417-0049	2017-05-23 10:45:00	0
0417-0049	2017-05-23 11:00:00	0
0417-0049	2017-05-23 11:15:00	0
0417-0049	2017-05-23 11:30:00	0
0417-0049	2017-05-23 11:45:00	0
0417-0049	2017-05-23 12:00:00	0
0417-0049	2017-05-23 12:15:00	0
0417-0049	2017-05-23 12:30:00	0
0417-0049	2017-05-23 12:45:00	0
0417-0049	2017-05-23 13:00:00	0
0417-0049	2017-05-23 13:15:00	0
0417-0049	2017-05-23 13:30:00	0
0417-0049	2017-05-23 13:45:00	0
0417-0049	2017-05-23 14:00:00	0
0417-0049	2017-05-23 14:15:00	0
0417-0049	2017-05-23 14:30:00	0
0417-0049	2017-05-23 14:45:00	294
0417-0049	2017-05-23 15:00:00	0
0417-0049	2017-05-23 15:15:00	203
0417-0049	2017-05-23 15:30:00	0
0417-0049	2017-05-23 15:45:00	704
0417-0049	2017-05-23 16:00:00	234
0417-0049	2017-05-23 16:15:00	0
0417-0049	2017-05-23 16:30:00	0
0417-0049	2017-05-23 16:45:00	0
0417-0049	2017-05-23 17:00:00	0
0417-0049	2017-05-23 17:15:00	0
0417-0049	2017-05-23 17:30:00	0
0417-0049	2017-05-23 17:45:00	0
0417-0049	2017-05-23 18:00:00	0
0417-0049	2017-05-23 18:15:00	0
0417-0049	2017-05-23 18:30:00	0
0417-0049	2017-05-23 18:45:00	0
0417-0049	2017-05-23 19:00:00	0
0417-0049	2017-05-23 19:15:00	0
0417-0049	2017-05-23 19:30:00	0
0417-0049	2017-05-23 19:45:00	0
0417-0049	2017-05-23 20:00:00	0
0417-0049	2017-05-23 20:15:00	0
0417-0049	2017-05-23 20:30:00	0
0417-0049	2017-05-23 20:45:00	0
0417-0049	2017-05-23 21:00:00	0
0417-0049	2017-05-23 21:15:00	0
0417-0049	2017-05-23 21:30:00	0
0417-0049	2017-05-23 21:45:00	0
0417-0049	2017-05-23 22:00:00	0
0417-0049	2017-05-23 22:15:00	0
0417-0049	2017-05-23 22:30:00	0
0417-0049	2017-05-23 22:45:00	0
0417-0049	2017-05-23 23:00:00	0
0417-0049	2017-05-23 23:15:00	0
0417-0049	2017-05-23 23:30:00	0
0417-0049	2017-05-23 23:45:00	0
