## Supplementary Data 2 for "Digital phenotyping by consumer wearables identifies sleep-associated markers of cardiovascular disease risk and biological aging": ActivityTable_0417-0053-NHC.tsv

0417-0053	2017-07-14 00:00:00	0
0417-0053	2017-07-14 00:15:00	0
0417-0053	2017-07-14 00:30:00	0
0417-0053	2017-07-14 00:45:00	0
0417-0053	2017-07-14 01:00:00	0
0417-0053	2017-07-14 01:15:00	0
0417-0053	2017-07-14 01:30:00	0
0417-0053	2017-07-14 01:45:00	0
0417-0053	2017-07-14 02:00:00	0
0417-0053	2017-07-14 02:15:00	0
0417-0053	2017-07-14 02:30:00	0
0417-0053	2017-07-14 02:45:00	0
0417-0053	2017-07-14 03:00:00	0
0417-0053	2017-07-14 03:15:00	0
0417-0053	2017-07-14 03:30:00	0
0417-0053	2017-07-14 03:45:00	0
0417-0053	2017-07-14 04:00:00	0
0417-0053	2017-07-14 04:15:00	0
0417-0053	2017-07-14 04:30:00	0
0417-0053	2017-07-14 04:45:00	0
0417-0053	2017-07-14 05:00:00	0
0417-0053	2017-07-14 05:15:00	0
0417-0053	2017-07-14 05:30:00	0
0417-0053	2017-07-14 05:45:00	0
0417-0053	2017-07-14 06:00:00	0
0417-0053	2017-07-14 06:15:00	0
0417-0053	2017-07-14 06:30:00	0
0417-0053	2017-07-14 06:45:00	0
0417-0053	2017-07-14 07:00:00	0
0417-0053	2017-07-14 07:15:00	0
0417-0053	2017-07-14 07:30:00	0
0417-0053	2017-07-14 07:45:00	0
0417-0053	2017-07-14 08:00:00	0
0417-0053	2017-07-14 08:15:00	0
0417-0053	2017-07-14 08:30:00	0
0417-0053	2017-07-14 08:45:00	0
0417-0053	2017-07-14 09:00:00	0
0417-0053	2017-07-14 09:15:00	0
0417-0053	2017-07-14 09:30:00	0
0417-0053	2017-07-14 09:45:00	0
0417-0053	2017-07-14 10:00:00	0
0417-0053	2017-07-14 10:15:00	74
0417-0053	2017-07-14 10:30:00	74
0417-0053	2017-07-14 10:45:00	0
0417-0053	2017-07-14 11:00:00	0
0417-0053	2017-07-14 11:15:00	0
0417-0053	2017-07-14 11:30:00	0
0417-0053	2017-07-14 11:45:00	0
0417-0053	2017-07-14 12:00:00	0
0417-0053	2017-07-14 12:15:00	0
0417-0053	2017-07-14 12:30:00	0
0417-0053	2017-07-14 12:45:00	0
0417-0053	2017-07-14 13:00:00	0
0417-0053	2017-07-14 13:15:00	0
0417-0053	2017-07-14 13:30:00	0
0417-0053	2017-07-14 13:45:00	0
0417-0053	2017-07-14 14:00:00	0
0417-0053	2017-07-14 14:15:00	0
0417-0053	2017-07-14 14:30:00	0
0417-0053	2017-07-14 14:45:00	0
0417-0053	2017-07-14 15:00:00	0
0417-0053	2017-07-14 15:15:00	0
0417-0053	2017-07-14 15:30:00	0
0417-0053	2017-07-14 15:45:00	0
0417-0053	2017-07-14 16:00:00	0
0417-0053	2017-07-14 16:15:00	0
0417-0053	2017-07-14 16:30:00	0
0417-0053	2017-07-14 16:45:00	0
0417-0053	2017-07-14 17:00:00	0
0417-0053	2017-07-14 17:15:00	0
0417-0053	2017-07-14 17:30:00	0
0417-0053	2017-07-14 17:45:00	0
0417-0053	2017-07-14 18:00:00	0
0417-0053	2017-07-14 18:15:00	0
0417-0053	2017-07-14 18:30:00	0
0417-0053	2017-07-14 18:45:00	0
0417-0053	2017-07-14 19:00:00	0
0417-0053	2017-07-14 19:15:00	0
0417-0053	2017-07-14 19:30:00	0
0417-0053	2017-07-14 19:45:00	0
0417-0053	2017-07-14 20:00:00	0
0417-0053	2017-07-14 20:15:00	0
0417-0053	2017-07-14 20:30:00	0
0417-0053	2017-07-14 20:45:00	0
0417-0053	2017-07-14 21:00:00	0
0417-0053	2017-07-14 21:15:00	0
0417-0053	2017-07-14 21:30:00	0
0417-0053	2017-07-14 21:45:00	0
0417-0053	2017-07-14 22:00:00	0
0417-0053	2017-07-14 22:15:00	0
0417-0053	2017-07-14 22:30:00	0
0417-0053	2017-07-14 22:45:00	0
0417-0053	2017-07-14 23:00:00	0
0417-0053	2017-07-14 23:15:00	0
0417-0053	2017-07-14 23:30:00	0
0417-0053	2017-07-14 23:45:00	0
0417-0053	2017-07-15 00:00:00	0
0417-0053	2017-07-15 00:15:00	0
0417-0053	2017-07-15 00:30:00	0
0417-0053	2017-07-15 00:45:00	0
0417-0053	2017-07-15 01:00:00	0
0417-0053	2017-07-15 01:15:00	0
0417-0053	2017-07-15 01:30:00	0
0417-0053	2017-07-15 01:45:00	0
0417-0053	2017-07-15 02:00:00	0
0417-0053	2017-07-15 02:15:00	0
0417-0053	2017-07-15 02:30:00	0
0417-0053	2017-07-15 02:45:00	0
0417-0053	2017-07-15 03:00:00	0
0417-0053	2017-07-15 03:15:00	0
0417-0053	2017-07-15 03:30:00	0
0417-0053	2017-07-15 03:45:00	0
0417-0053	2017-07-15 04:00:00	0
0417-0053	2017-07-15 04:15:00	7
0417-0053	2017-07-15 04:30:00	9
0417-0053	2017-07-15 04:45:00	0
0417-0053	2017-07-15 05:00:00	0
0417-0053	2017-07-15 05:15:00	0
0417-0053	2017-07-15 05:30:00	0
0417-0053	2017-07-15 05:45:00	0
0417-0053	2017-07-15 06:00:00	0
0417-0053	2017-07-15 06:15:00	18
0417-0053	2017-07-15 06:30:00	0
0417-0053	2017-07-15 06:45:00	0
0417-0053	2017-07-15 07:00:00	0
0417-0053	2017-07-15 07:15:00	0
0417-0053	2017-07-15 07:30:00	0
0417-0053	2017-07-15 07:45:00	0
0417-0053	2017-07-15 08:00:00	30
0417-0053	2017-07-15 08:15:00	87
0417-0053	2017-07-15 08:30:00	0
0417-0053	2017-07-15 08:45:00	100
0417-0053	2017-07-15 09:00:00	61
0417-0053	2017-07-15 09:15:00	30
0417-0053	2017-07-15 09:30:00	12
0417-0053	2017-07-15 09:45:00	0
0417-0053	2017-07-15 10:00:00	7
0417-0053	2017-07-15 10:15:00	28
0417-0053	2017-07-15 10:30:00	28
0417-0053	2017-07-15 10:45:00	0
0417-0053	2017-07-15 11:00:00	8
0417-0053	2017-07-15 11:15:00	0
0417-0053	2017-07-15 11:30:00	13
0417-0053	2017-07-15 11:45:00	0
0417-0053	2017-07-15 12:00:00	110
0417-0053	2017-07-15 12:15:00	207
0417-0053	2017-07-15 12:30:00	98
0417-0053	2017-07-15 12:45:00	125
0417-0053	2017-07-15 13:00:00	0
0417-0053	2017-07-15 13:15:00	43
0417-0053	2017-07-15 13:30:00	32
0417-0053	2017-07-15 13:45:00	48
0417-0053	2017-07-15 14:00:00	8
0417-0053	2017-07-15 14:15:00	102
0417-0053	2017-07-15 14:30:00	34
0417-0053	2017-07-15 14:45:00	0
0417-0053	2017-07-15 15:00:00	0
0417-0053	2017-07-15 15:15:00	4
0417-0053	2017-07-15 15:30:00	0
0417-0053	2017-07-15 15:45:00	48
0417-0053	2017-07-15 16:00:00	0
0417-0053	2017-07-15 16:15:00	0
0417-0053	2017-07-15 16:30:00	0
0417-0053	2017-07-15 16:45:00	28
0417-0053	2017-07-15 17:00:00	46
0417-0053	2017-07-15 17:15:00	0
0417-0053	2017-07-15 17:30:00	8
0417-0053	2017-07-15 17:45:00	20
0417-0053	2017-07-15 18:00:00	0
0417-0053	2017-07-15 18:15:00	25
0417-0053	2017-07-15 18:30:00	0
0417-0053	2017-07-15 18:45:00	155
0417-0053	2017-07-15 19:00:00	11
0417-0053	2017-07-15 19:15:00	0
0417-0053	2017-07-15 19:30:00	0
0417-0053	2017-07-15 19:45:00	0
0417-0053	2017-07-15 20:00:00	8
0417-0053	2017-07-15 20:15:00	8
0417-0053	2017-07-15 20:30:00	89
0417-0053	2017-07-15 20:45:00	0
0417-0053	2017-07-15 21:00:00	15
0417-0053	2017-07-15 21:15:00	38
0417-0053	2017-07-15 21:30:00	0
0417-0053	2017-07-15 21:45:00	15
0417-0053	2017-07-15 22:00:00	8
0417-0053	2017-07-15 22:15:00	0
0417-0053	2017-07-15 22:30:00	0
0417-0053	2017-07-15 22:45:00	5
0417-0053	2017-07-15 23:00:00	0
0417-0053	2017-07-15 23:15:00	0
0417-0053	2017-07-15 23:30:00	0
0417-0053	2017-07-15 23:45:00	0
0417-0053	2017-07-16 00:00:00	0
0417-0053	2017-07-16 00:15:00	0
0417-0053	2017-07-16 00:30:00	0
0417-0053	2017-07-16 00:45:00	0
0417-0053	2017-07-16 01:00:00	0
0417-0053	2017-07-16 01:15:00	0
0417-0053	2017-07-16 01:30:00	0
0417-0053	2017-07-16 01:45:00	0
0417-0053	2017-07-16 02:00:00	21
0417-0053	2017-07-16 02:15:00	0
0417-0053	2017-07-16 02:30:00	0
0417-0053	2017-07-16 02:45:00	0
0417-0053	2017-07-16 03:00:00	0
0417-0053	2017-07-16 03:15:00	0
0417-0053	2017-07-16 03:30:00	0
0417-0053	2017-07-16 03:45:00	6
0417-0053	2017-07-16 04:00:00	0
0417-0053	2017-07-16 04:15:00	0
0417-0053	2017-07-16 04:30:00	0
0417-0053	2017-07-16 04:45:00	97
0417-0053	2017-07-16 05:00:00	838
0417-0053	2017-07-16 05:15:00	2580
0417-0053	2017-07-16 05:30:00	2550
0417-0053	2017-07-16 05:45:00	2672
0417-0053	2017-07-16 06:00:00	2860
0417-0053	2017-07-16 06:15:00	2712
0417-0053	2017-07-16 06:30:00	1327
0417-0053	2017-07-16 06:45:00	7
0417-0053	2017-07-16 07:00:00	0
0417-0053	2017-07-16 07:15:00	0
0417-0053	2017-07-16 07:30:00	0
0417-0053	2017-07-16 07:45:00	16
0417-0053	2017-07-16 08:00:00	8
0417-0053	2017-07-16 08:15:00	86
0417-0053	2017-07-16 08:30:00	221
0417-0053	2017-07-16 08:45:00	836
0417-0053	2017-07-16 09:00:00	723
0417-0053	2017-07-16 09:15:00	0
0417-0053	2017-07-16 09:30:00	0
0417-0053	2017-07-16 09:45:00	0
0417-0053	2017-07-16 10:00:00	540
0417-0053	2017-07-16 10:15:00	536
0417-0053	2017-07-16 10:30:00	0
0417-0053	2017-07-16 10:45:00	337
0417-0053	2017-07-16 11:00:00	38
0417-0053	2017-07-16 11:15:00	260
0417-0053	2017-07-16 11:30:00	401
0417-0053	2017-07-16 11:45:00	110
0417-0053	2017-07-16 12:00:00	92
0417-0053	2017-07-16 12:15:00	71
0417-0053	2017-07-16 12:30:00	0
0417-0053	2017-07-16 12:45:00	0
0417-0053	2017-07-16 13:00:00	0
0417-0053	2017-07-16 13:15:00	0
0417-0053	2017-07-16 13:30:00	0
0417-0053	2017-07-16 13:45:00	37
0417-0053	2017-07-16 14:00:00	37
0417-0053	2017-07-16 14:15:00	27
0417-0053	2017-07-16 14:30:00	33
0417-0053	2017-07-16 14:45:00	7
0417-0053	2017-07-16 15:00:00	4
0417-0053	2017-07-16 15:15:00	65
0417-0053	2017-07-16 15:30:00	10
0417-0053	2017-07-16 15:45:00	0
0417-0053	2017-07-16 16:00:00	12
0417-0053	2017-07-16 16:15:00	238
0417-0053	2017-07-16 16:30:00	0
0417-0053	2017-07-16 16:45:00	0
0417-0053	2017-07-16 17:00:00	0
0417-0053	2017-07-16 17:15:00	0
0417-0053	2017-07-16 17:30:00	0
0417-0053	2017-07-16 17:45:00	5
0417-0053	2017-07-16 18:00:00	7
0417-0053	2017-07-16 18:15:00	0
0417-0053	2017-07-16 18:30:00	0
0417-0053	2017-07-16 18:45:00	17
0417-0053	2017-07-16 19:00:00	223
0417-0053	2017-07-16 19:15:00	40
0417-0053	2017-07-16 19:30:00	0
0417-0053	2017-07-16 19:45:00	28
0417-0053	2017-07-16 20:00:00	35
0417-0053	2017-07-16 20:15:00	23
0417-0053	2017-07-16 20:30:00	49
0417-0053	2017-07-16 20:45:00	0
0417-0053	2017-07-16 21:00:00	0
0417-0053	2017-07-16 21:15:00	0
0417-0053	2017-07-16 21:30:00	0
0417-0053	2017-07-16 21:45:00	36
0417-0053	2017-07-16 22:00:00	64
0417-0053	2017-07-16 22:15:00	0
0417-0053	2017-07-16 22:30:00	4
0417-0053	2017-07-16 22:45:00	0
0417-0053	2017-07-16 23:00:00	6
0417-0053	2017-07-16 23:15:00	0
0417-0053	2017-07-16 23:30:00	0
0417-0053	2017-07-16 23:45:00	0
0417-0053	2017-07-17 00:00:00	0
0417-0053	2017-07-17 00:15:00	0
0417-0053	2017-07-17 00:30:00	0
0417-0053	2017-07-17 00:45:00	0
0417-0053	2017-07-17 01:00:00	0
0417-0053	2017-07-17 01:15:00	9
0417-0053	2017-07-17 01:30:00	0
0417-0053	2017-07-17 01:45:00	0
0417-0053	2017-07-17 02:00:00	0
0417-0053	2017-07-17 02:15:00	0
0417-0053	2017-07-17 02:30:00	0
0417-0053	2017-07-17 02:45:00	0
0417-0053	2017-07-17 03:00:00	0
0417-0053	2017-07-17 03:15:00	0
0417-0053	2017-07-17 03:30:00	0
0417-0053	2017-07-17 03:45:00	0
0417-0053	2017-07-17 04:00:00	0
0417-0053	2017-07-17 04:15:00	0
0417-0053	2017-07-17 04:30:00	0
0417-0053	2017-07-17 04:45:00	0
0417-0053	2017-07-17 05:00:00	0
0417-0053	2017-07-17 05:15:00	0
0417-0053	2017-07-17 05:30:00	0
0417-0053	2017-07-17 05:45:00	0
0417-0053	2017-07-17 06:00:00	0
0417-0053	2017-07-17 06:15:00	18
0417-0053	2017-07-17 06:30:00	199
0417-0053	2017-07-17 06:45:00	106
0417-0053	2017-07-17 07:00:00	100
0417-0053	2017-07-17 07:15:00	463
0417-0053	2017-07-17 07:30:00	518
0417-0053	2017-07-17 07:45:00	524
0417-0053	2017-07-17 08:00:00	0
0417-0053	2017-07-17 08:15:00	0
0417-0053	2017-07-17 08:30:00	23
0417-0053	2017-07-17 08:45:00	110
0417-0053	2017-07-17 09:00:00	83
0417-0053	2017-07-17 09:15:00	9
0417-0053	2017-07-17 09:30:00	178
0417-0053	2017-07-17 09:45:00	81
0417-0053	2017-07-17 10:00:00	68
0417-0053	2017-07-17 10:15:00	45
0417-0053	2017-07-17 10:30:00	0
0417-0053	2017-07-17 10:45:00	0
0417-0053	2017-07-17 11:00:00	0
0417-0053	2017-07-17 11:15:00	71
0417-0053	2017-07-17 11:30:00	0
0417-0053	2017-07-17 11:45:00	322
0417-0053	2017-07-17 12:00:00	32
0417-0053	2017-07-17 12:15:00	226
0417-0053	2017-07-17 12:30:00	54
0417-0053	2017-07-17 12:45:00	674
0417-0053	2017-07-17 13:00:00	165
0417-0053	2017-07-17 13:15:00	0
0417-0053	2017-07-17 13:30:00	875
0417-0053	2017-07-17 13:45:00	400
0417-0053	2017-07-17 14:00:00	64
0417-0053	2017-07-17 14:15:00	0
0417-0053	2017-07-17 14:30:00	98
0417-0053	2017-07-17 14:45:00	146
0417-0053	2017-07-17 15:00:00	0
0417-0053	2017-07-17 15:15:00	0
0417-0053	2017-07-17 15:30:00	28
0417-0053	2017-07-17 15:45:00	0
0417-0053	2017-07-17 16:00:00	69
0417-0053	2017-07-17 16:15:00	29
0417-0053	2017-07-17 16:30:00	39
0417-0053	2017-07-17 16:45:00	0
0417-0053	2017-07-17 17:00:00	6
0417-0053	2017-07-17 17:15:00	8
0417-0053	2017-07-17 17:30:00	28
0417-0053	2017-07-17 17:45:00	313
0417-0053	2017-07-17 18:00:00	800
0417-0053	2017-07-17 18:15:00	936
0417-0053	2017-07-17 18:30:00	873
0417-0053	2017-07-17 18:45:00	226
0417-0053	2017-07-17 19:00:00	43
0417-0053	2017-07-17 19:15:00	118
0417-0053	2017-07-17 19:30:00	80
0417-0053	2017-07-17 19:45:00	697
0417-0053	2017-07-17 20:00:00	681
0417-0053	2017-07-17 20:15:00	23
0417-0053	2017-07-17 20:30:00	98
0417-0053	2017-07-17 20:45:00	152
0417-0053	2017-07-17 21:00:00	0
0417-0053	2017-07-17 21:15:00	8
0417-0053	2017-07-17 21:30:00	0
0417-0053	2017-07-17 21:45:00	0
0417-0053	2017-07-17 22:00:00	0
0417-0053	2017-07-17 22:15:00	34
0417-0053	2017-07-17 22:30:00	0
0417-0053	2017-07-17 22:45:00	8
0417-0053	2017-07-17 23:00:00	0
0417-0053	2017-07-17 23:15:00	44
0417-0053	2017-07-17 23:30:00	18
0417-0053	2017-07-17 23:45:00	0
0417-0053	2017-07-18 00:00:00	0
0417-0053	2017-07-18 00:15:00	0
0417-0053	2017-07-18 00:30:00	0
0417-0053	2017-07-18 00:45:00	0
0417-0053	2017-07-18 01:00:00	0
0417-0053	2017-07-18 01:15:00	0
0417-0053	2017-07-18 01:30:00	0
0417-0053	2017-07-18 01:45:00	0
0417-0053	2017-07-18 02:00:00	0
0417-0053	2017-07-18 02:15:00	0
0417-0053	2017-07-18 02:30:00	0
0417-0053	2017-07-18 02:45:00	0
0417-0053	2017-07-18 03:00:00	4
0417-0053	2017-07-18 03:15:00	0
0417-0053	2017-07-18 03:30:00	0
0417-0053	2017-07-18 03:45:00	0
0417-0053	2017-07-18 04:00:00	0
0417-0053	2017-07-18 04:15:00	0
0417-0053	2017-07-18 04:30:00	0
0417-0053	2017-07-18 04:45:00	0
0417-0053	2017-07-18 05:00:00	0
0417-0053	2017-07-18 05:15:00	0
0417-0053	2017-07-18 05:30:00	0
0417-0053	2017-07-18 05:45:00	0
0417-0053	2017-07-18 06:00:00	7
0417-0053	2017-07-18 06:15:00	14
0417-0053	2017-07-18 06:30:00	44
0417-0053	2017-07-18 06:45:00	111
0417-0053	2017-07-18 07:00:00	97
0417-0053	2017-07-18 07:15:00	346
0417-0053	2017-07-18 07:30:00	680
0417-0053	2017-07-18 07:45:00	325
0417-0053	2017-07-18 08:00:00	164
0417-0053	2017-07-18 08:15:00	0
0417-0053	2017-07-18 08:30:00	0
0417-0053	2017-07-18 08:45:00	26
0417-0053	2017-07-18 09:00:00	22
0417-0053	2017-07-18 09:15:00	18
0417-0053	2017-07-18 09:30:00	0
0417-0053	2017-07-18 09:45:00	126
0417-0053	2017-07-18 10:00:00	0
0417-0053	2017-07-18 10:15:00	0
0417-0053	2017-07-18 10:30:00	4
0417-0053	2017-07-18 10:45:00	60
0417-0053	2017-07-18 11:00:00	196
0417-0053	2017-07-18 11:15:00	213
0417-0053	2017-07-18 11:30:00	39
0417-0053	2017-07-18 11:45:00	364
0417-0053	2017-07-18 12:00:00	1042
0417-0053	2017-07-18 12:15:00	976
0417-0053	2017-07-18 12:30:00	1812
0417-0053	2017-07-18 12:45:00	1562
0417-0053	2017-07-18 13:00:00	236
0417-0053	2017-07-18 13:15:00	349
0417-0053	2017-07-18 13:30:00	905
0417-0053	2017-07-18 13:45:00	453
0417-0053	2017-07-18 14:00:00	34
0417-0053	2017-07-18 14:15:00	75
0417-0053	2017-07-18 14:30:00	103
0417-0053	2017-07-18 14:45:00	0
0417-0053	2017-07-18 15:00:00	31
0417-0053	2017-07-18 15:15:00	57
0417-0053	2017-07-18 15:30:00	57
0417-0053	2017-07-18 15:45:00	0
0417-0053	2017-07-18 16:00:00	209
0417-0053	2017-07-18 16:15:00	44
0417-0053	2017-07-18 16:30:00	10
0417-0053	2017-07-18 16:45:00	7
0417-0053	2017-07-18 17:00:00	0
0417-0053	2017-07-18 17:15:00	0
0417-0053	2017-07-18 17:30:00	15
0417-0053	2017-07-18 17:45:00	182
0417-0053	2017-07-18 18:00:00	698
0417-0053	2017-07-18 18:15:00	1053
0417-0053	2017-07-18 18:30:00	854
0417-0053	2017-07-18 18:45:00	58
0417-0053	2017-07-18 19:00:00	64
0417-0053	2017-07-18 19:15:00	47
0417-0053	2017-07-18 19:30:00	46
0417-0053	2017-07-18 19:45:00	6
0417-0053	2017-07-18 20:00:00	8
0417-0053	2017-07-18 20:15:00	127
0417-0053	2017-07-18 20:30:00	21
0417-0053	2017-07-18 20:45:00	62
0417-0053	2017-07-18 21:00:00	24
0417-0053	2017-07-18 21:15:00	11
0417-0053	2017-07-18 21:30:00	9
0417-0053	2017-07-18 21:45:00	15
0417-0053	2017-07-18 22:00:00	12
0417-0053	2017-07-18 22:15:00	0
0417-0053	2017-07-18 22:30:00	61
0417-0053	2017-07-18 22:45:00	4
0417-0053	2017-07-18 23:00:00	0
0417-0053	2017-07-18 23:15:00	0
0417-0053	2017-07-18 23:30:00	0
0417-0053	2017-07-18 23:45:00	0
0417-0053	2017-07-19 00:00:00	0
0417-0053	2017-07-19 00:15:00	0
0417-0053	2017-07-19 00:30:00	0
0417-0053	2017-07-19 00:45:00	7
0417-0053	2017-07-19 01:00:00	0
0417-0053	2017-07-19 01:15:00	0
0417-0053	2017-07-19 01:30:00	0
0417-0053	2017-07-19 01:45:00	0
0417-0053	2017-07-19 02:00:00	0
0417-0053	2017-07-19 02:15:00	0
0417-0053	2017-07-19 02:30:00	0
0417-0053	2017-07-19 02:45:00	0
0417-0053	2017-07-19 03:00:00	0
0417-0053	2017-07-19 03:15:00	0
0417-0053	2017-07-19 03:30:00	0
0417-0053	2017-07-19 03:45:00	0
0417-0053	2017-07-19 04:00:00	0
0417-0053	2017-07-19 04:15:00	0
0417-0053	2017-07-19 04:30:00	0
0417-0053	2017-07-19 04:45:00	0
0417-0053	2017-07-19 05:00:00	0
0417-0053	2017-07-19 05:15:00	0
0417-0053	2017-07-19 05:30:00	0
0417-0053	2017-07-19 05:45:00	0
0417-0053	2017-07-19 06:00:00	24
0417-0053	2017-07-19 06:15:00	26
0417-0053	2017-07-19 06:30:00	0
0417-0053	2017-07-19 06:45:00	26
0417-0053	2017-07-19 07:00:00	120
0417-0053	2017-07-19 07:15:00	301
0417-0053	2017-07-19 07:30:00	992
0417-0053	2017-07-19 07:45:00	199
0417-0053	2017-07-19 08:00:00	64
0417-0053	2017-07-19 08:15:00	47
0417-0053	2017-07-19 08:30:00	0
0417-0053	2017-07-19 08:45:00	0
0417-0053	2017-07-19 09:00:00	0
0417-0053	2017-07-19 09:15:00	0
0417-0053	2017-07-19 09:30:00	0
0417-0053	2017-07-19 09:45:00	0
0417-0053	2017-07-19 10:00:00	66
0417-0053	2017-07-19 10:15:00	207
0417-0053	2017-07-19 10:30:00	123
0417-0053	2017-07-19 10:45:00	44
0417-0053	2017-07-19 11:00:00	29
0417-0053	2017-07-19 11:15:00	56
0417-0053	2017-07-19 11:30:00	0
0417-0053	2017-07-19 11:45:00	7
0417-0053	2017-07-19 12:00:00	22
0417-0053	2017-07-19 12:15:00	167
0417-0053	2017-07-19 12:30:00	100
0417-0053	2017-07-19 12:45:00	0
0417-0053	2017-07-19 13:00:00	20
0417-0053	2017-07-19 13:15:00	0
0417-0053	2017-07-19 13:30:00	65
0417-0053	2017-07-19 13:45:00	0
0417-0053	2017-07-19 14:00:00	40
0417-0053	2017-07-19 14:15:00	0
0417-0053	2017-07-19 14:30:00	7
0417-0053	2017-07-19 14:45:00	69
0417-0053	2017-07-19 15:00:00	29
0417-0053	2017-07-19 15:15:00	28
0417-0053	2017-07-19 15:30:00	215
0417-0053	2017-07-19 15:45:00	27
0417-0053	2017-07-19 16:00:00	11
0417-0053	2017-07-19 16:15:00	0
0417-0053	2017-07-19 16:30:00	367
0417-0053	2017-07-19 16:45:00	909
0417-0053	2017-07-19 17:00:00	262
0417-0053	2017-07-19 17:15:00	78
0417-0053	2017-07-19 17:30:00	40
0417-0053	2017-07-19 17:45:00	452
0417-0053	2017-07-19 18:00:00	683
0417-0053	2017-07-19 18:15:00	486
0417-0053	2017-07-19 18:30:00	246
0417-0053	2017-07-19 18:45:00	23
0417-0053	2017-07-19 19:00:00	7
0417-0053	2017-07-19 19:15:00	230
0417-0053	2017-07-19 19:30:00	85
0417-0053	2017-07-19 19:45:00	153
0417-0053	2017-07-19 20:00:00	250
0417-0053	2017-07-19 20:15:00	175
0417-0053	2017-07-19 20:30:00	15
0417-0053	2017-07-19 20:45:00	128
0417-0053	2017-07-19 21:00:00	0
0417-0053	2017-07-19 21:15:00	0
0417-0053	2017-07-19 21:30:00	41
0417-0053	2017-07-19 21:45:00	0
0417-0053	2017-07-19 22:00:00	0
0417-0053	2017-07-19 22:15:00	0
0417-0053	2017-07-19 22:30:00	0
0417-0053	2017-07-19 22:45:00	0
0417-0053	2017-07-19 23:00:00	55
0417-0053	2017-07-19 23:15:00	23
0417-0053	2017-07-19 23:30:00	0
0417-0053	2017-07-19 23:45:00	17
