## Supplementary Data 2 for "Digital phenotyping by consumer wearables identifies sleep-associated markers of cardiovascular disease risk and biological aging": ActivityTable_0417-0054-NHC.tsv

0417-0054	2017-07-14 00:00:00	0
0417-0054	2017-07-14 00:15:00	0
0417-0054	2017-07-14 00:30:00	0
0417-0054	2017-07-14 00:45:00	0
0417-0054	2017-07-14 01:00:00	0
0417-0054	2017-07-14 01:15:00	0
0417-0054	2017-07-14 01:30:00	0
0417-0054	2017-07-14 01:45:00	0
0417-0054	2017-07-14 02:00:00	0
0417-0054	2017-07-14 02:15:00	0
0417-0054	2017-07-14 02:30:00	0
0417-0054	2017-07-14 02:45:00	0
0417-0054	2017-07-14 03:00:00	0
0417-0054	2017-07-14 03:15:00	0
0417-0054	2017-07-14 03:30:00	0
0417-0054	2017-07-14 03:45:00	0
0417-0054	2017-07-14 04:00:00	0
0417-0054	2017-07-14 04:15:00	0
0417-0054	2017-07-14 04:30:00	0
0417-0054	2017-07-14 04:45:00	0
0417-0054	2017-07-14 05:00:00	0
0417-0054	2017-07-14 05:15:00	0
0417-0054	2017-07-14 05:30:00	0
0417-0054	2017-07-14 05:45:00	0
0417-0054	2017-07-14 06:00:00	0
0417-0054	2017-07-14 06:15:00	0
0417-0054	2017-07-14 06:30:00	0
0417-0054	2017-07-14 06:45:00	0
0417-0054	2017-07-14 07:00:00	0
0417-0054	2017-07-14 07:15:00	0
0417-0054	2017-07-14 07:30:00	0
0417-0054	2017-07-14 07:45:00	0
0417-0054	2017-07-14 08:00:00	0
0417-0054	2017-07-14 08:15:00	0
0417-0054	2017-07-14 08:30:00	0
0417-0054	2017-07-14 08:45:00	0
0417-0054	2017-07-14 09:00:00	0
0417-0054	2017-07-14 09:15:00	0
0417-0054	2017-07-14 09:30:00	0
0417-0054	2017-07-14 09:45:00	0
0417-0054	2017-07-14 10:00:00	0
0417-0054	2017-07-14 10:15:00	75
0417-0054	2017-07-14 10:30:00	68
0417-0054	2017-07-14 10:45:00	0
0417-0054	2017-07-14 11:00:00	0
0417-0054	2017-07-14 11:15:00	0
0417-0054	2017-07-14 11:30:00	0
0417-0054	2017-07-14 11:45:00	43
0417-0054	2017-07-14 12:00:00	0
0417-0054	2017-07-14 12:15:00	7
0417-0054	2017-07-14 12:30:00	0
0417-0054	2017-07-14 12:45:00	0
0417-0054	2017-07-14 13:00:00	0
0417-0054	2017-07-14 13:15:00	0
0417-0054	2017-07-14 13:30:00	0
0417-0054	2017-07-14 13:45:00	0
0417-0054	2017-07-14 14:00:00	0
0417-0054	2017-07-14 14:15:00	0
0417-0054	2017-07-14 14:30:00	0
0417-0054	2017-07-14 14:45:00	0
0417-0054	2017-07-14 15:00:00	0
0417-0054	2017-07-14 15:15:00	0
0417-0054	2017-07-14 15:30:00	0
0417-0054	2017-07-14 15:45:00	0
0417-0054	2017-07-14 16:00:00	0
0417-0054	2017-07-14 16:15:00	0
0417-0054	2017-07-14 16:30:00	0
0417-0054	2017-07-14 16:45:00	0
0417-0054	2017-07-14 17:00:00	0
0417-0054	2017-07-14 17:15:00	0
0417-0054	2017-07-14 17:30:00	0
0417-0054	2017-07-14 17:45:00	0
0417-0054	2017-07-14 18:00:00	0
0417-0054	2017-07-14 18:15:00	0
0417-0054	2017-07-14 18:30:00	0
0417-0054	2017-07-14 18:45:00	0
0417-0054	2017-07-14 19:00:00	0
0417-0054	2017-07-14 19:15:00	0
0417-0054	2017-07-14 19:30:00	0
0417-0054	2017-07-14 19:45:00	0
0417-0054	2017-07-14 20:00:00	0
0417-0054	2017-07-14 20:15:00	0
0417-0054	2017-07-14 20:30:00	0
0417-0054	2017-07-14 20:45:00	0
0417-0054	2017-07-14 21:00:00	0
0417-0054	2017-07-14 21:15:00	0
0417-0054	2017-07-14 21:30:00	0
0417-0054	2017-07-14 21:45:00	0
0417-0054	2017-07-14 22:00:00	0
0417-0054	2017-07-14 22:15:00	0
0417-0054	2017-07-14 22:30:00	0
0417-0054	2017-07-14 22:45:00	0
0417-0054	2017-07-14 23:00:00	0
0417-0054	2017-07-14 23:15:00	0
0417-0054	2017-07-14 23:30:00	0
0417-0054	2017-07-14 23:45:00	0
0417-0054	2017-07-15 00:00:00	0
0417-0054	2017-07-15 00:15:00	0
0417-0054	2017-07-15 00:30:00	0
0417-0054	2017-07-15 00:45:00	0
0417-0054	2017-07-15 01:00:00	0
0417-0054	2017-07-15 01:15:00	0
0417-0054	2017-07-15 01:30:00	0
0417-0054	2017-07-15 01:45:00	0
0417-0054	2017-07-15 02:00:00	0
0417-0054	2017-07-15 02:15:00	0
0417-0054	2017-07-15 02:30:00	0
0417-0054	2017-07-15 02:45:00	0
0417-0054	2017-07-15 03:00:00	0
0417-0054	2017-07-15 03:15:00	0
0417-0054	2017-07-15 03:30:00	0
0417-0054	2017-07-15 03:45:00	0
0417-0054	2017-07-15 04:00:00	0
0417-0054	2017-07-15 04:15:00	7
0417-0054	2017-07-15 04:30:00	0
0417-0054	2017-07-15 04:45:00	20
0417-0054	2017-07-15 05:00:00	40
0417-0054	2017-07-15 05:15:00	0
0417-0054	2017-07-15 05:30:00	0
0417-0054	2017-07-15 05:45:00	0
0417-0054	2017-07-15 06:00:00	0
0417-0054	2017-07-15 06:15:00	0
0417-0054	2017-07-15 06:30:00	0
0417-0054	2017-07-15 06:45:00	8
0417-0054	2017-07-15 07:00:00	0
0417-0054	2017-07-15 07:15:00	0
0417-0054	2017-07-15 07:30:00	0
0417-0054	2017-07-15 07:45:00	30
0417-0054	2017-07-15 08:00:00	145
0417-0054	2017-07-15 08:15:00	1
0417-0054	2017-07-15 08:30:00	35
0417-0054	2017-07-15 08:45:00	31
0417-0054	2017-07-15 09:00:00	27
0417-0054	2017-07-15 09:15:00	34
0417-0054	2017-07-15 09:30:00	12
0417-0054	2017-07-15 09:45:00	273
0417-0054	2017-07-15 10:00:00	246
0417-0054	2017-07-15 10:15:00	615
0417-0054	2017-07-15 10:30:00	325
0417-0054	2017-07-15 10:45:00	378
0417-0054	2017-07-15 11:00:00	1006
0417-0054	2017-07-15 11:15:00	620
0417-0054	2017-07-15 11:30:00	26
0417-0054	2017-07-15 11:45:00	141
0417-0054	2017-07-15 12:00:00	493
0417-0054	2017-07-15 12:15:00	681
0417-0054	2017-07-15 12:30:00	0
0417-0054	2017-07-15 12:45:00	689
0417-0054	2017-07-15 13:00:00	436
0417-0054	2017-07-15 13:15:00	543
0417-0054	2017-07-15 13:30:00	56
0417-0054	2017-07-15 13:45:00	131
0417-0054	2017-07-15 14:00:00	57
0417-0054	2017-07-15 14:15:00	6
0417-0054	2017-07-15 14:30:00	89
0417-0054	2017-07-15 14:45:00	26
0417-0054	2017-07-15 15:00:00	15
0417-0054	2017-07-15 15:15:00	0
0417-0054	2017-07-15 15:30:00	82
0417-0054	2017-07-15 15:45:00	0
0417-0054	2017-07-15 16:00:00	0
0417-0054	2017-07-15 16:15:00	16
0417-0054	2017-07-15 16:30:00	0
0417-0054	2017-07-15 16:45:00	0
0417-0054	2017-07-15 17:00:00	0
0417-0054	2017-07-15 17:15:00	92
0417-0054	2017-07-15 17:30:00	50
0417-0054	2017-07-15 17:45:00	0
0417-0054	2017-07-15 18:00:00	0
0417-0054	2017-07-15 18:15:00	50
0417-0054	2017-07-15 18:30:00	0
0417-0054	2017-07-15 18:45:00	33
0417-0054	2017-07-15 19:00:00	25
0417-0054	2017-07-15 19:15:00	0
0417-0054	2017-07-15 19:30:00	18
0417-0054	2017-07-15 19:45:00	10
0417-0054	2017-07-15 20:00:00	24
0417-0054	2017-07-15 20:15:00	62
0417-0054	2017-07-15 20:30:00	16
0417-0054	2017-07-15 20:45:00	42
0417-0054	2017-07-15 21:00:00	44
0417-0054	2017-07-15 21:15:00	5
0417-0054	2017-07-15 21:30:00	71
0417-0054	2017-07-15 21:45:00	0
0417-0054	2017-07-15 22:00:00	52
0417-0054	2017-07-15 22:15:00	45
0417-0054	2017-07-15 22:30:00	0
0417-0054	2017-07-15 22:45:00	0
0417-0054	2017-07-15 23:00:00	0
0417-0054	2017-07-15 23:15:00	0
0417-0054	2017-07-15 23:30:00	243
0417-0054	2017-07-15 23:45:00	242
0417-0054	2017-07-16 00:00:00	85
0417-0054	2017-07-16 00:15:00	22
0417-0054	2017-07-16 00:30:00	119
0417-0054	2017-07-16 00:45:00	0
0417-0054	2017-07-16 01:00:00	0
0417-0054	2017-07-16 01:15:00	0
0417-0054	2017-07-16 01:30:00	0
0417-0054	2017-07-16 01:45:00	8
0417-0054	2017-07-16 02:00:00	0
0417-0054	2017-07-16 02:15:00	0
0417-0054	2017-07-16 02:30:00	0
0417-0054	2017-07-16 02:45:00	0
0417-0054	2017-07-16 03:00:00	16
0417-0054	2017-07-16 03:15:00	0
0417-0054	2017-07-16 03:30:00	0
0417-0054	2017-07-16 03:45:00	0
0417-0054	2017-07-16 04:00:00	0
0417-0054	2017-07-16 04:15:00	0
0417-0054	2017-07-16 04:30:00	0
0417-0054	2017-07-16 04:45:00	0
0417-0054	2017-07-16 05:00:00	0
0417-0054	2017-07-16 05:15:00	0
0417-0054	2017-07-16 05:30:00	0
0417-0054	2017-07-16 05:45:00	0
0417-0054	2017-07-16 06:00:00	0
0417-0054	2017-07-16 06:15:00	53
0417-0054	2017-07-16 06:30:00	0
0417-0054	2017-07-16 06:45:00	87
0417-0054	2017-07-16 07:00:00	180
0417-0054	2017-07-16 07:15:00	9
0417-0054	2017-07-16 07:30:00	27
0417-0054	2017-07-16 07:45:00	23
0417-0054	2017-07-16 08:00:00	31
0417-0054	2017-07-16 08:15:00	88
0417-0054	2017-07-16 08:30:00	105
0417-0054	2017-07-16 08:45:00	6
0417-0054	2017-07-16 09:00:00	0
0417-0054	2017-07-16 09:15:00	40
0417-0054	2017-07-16 09:30:00	59
0417-0054	2017-07-16 09:45:00	0
0417-0054	2017-07-16 10:00:00	25
0417-0054	2017-07-16 10:15:00	19
0417-0054	2017-07-16 10:30:00	30
0417-0054	2017-07-16 10:45:00	76
0417-0054	2017-07-16 11:00:00	146
0417-0054	2017-07-16 11:15:00	114
0417-0054	2017-07-16 11:30:00	0
0417-0054	2017-07-16 11:45:00	86
0417-0054	2017-07-16 12:00:00	134
0417-0054	2017-07-16 12:15:00	17
0417-0054	2017-07-16 12:30:00	19
0417-0054	2017-07-16 12:45:00	113
0417-0054	2017-07-16 13:00:00	4
0417-0054	2017-07-16 13:15:00	131
0417-0054	2017-07-16 13:30:00	21
0417-0054	2017-07-16 13:45:00	56
0417-0054	2017-07-16 14:00:00	5
0417-0054	2017-07-16 14:15:00	0
0417-0054	2017-07-16 14:30:00	0
0417-0054	2017-07-16 14:45:00	33
0417-0054	2017-07-16 15:00:00	45
0417-0054	2017-07-16 15:15:00	0
0417-0054	2017-07-16 15:30:00	0
0417-0054	2017-07-16 15:45:00	0
0417-0054	2017-07-16 16:00:00	31
0417-0054	2017-07-16 16:15:00	50
0417-0054	2017-07-16 16:30:00	8
0417-0054	2017-07-16 16:45:00	16
0417-0054	2017-07-16 17:00:00	0
0417-0054	2017-07-16 17:15:00	15
0417-0054	2017-07-16 17:30:00	69
0417-0054	2017-07-16 17:45:00	157
0417-0054	2017-07-16 18:00:00	71
0417-0054	2017-07-16 18:15:00	51
0417-0054	2017-07-16 18:30:00	52
0417-0054	2017-07-16 18:45:00	28
0417-0054	2017-07-16 19:00:00	6
0417-0054	2017-07-16 19:15:00	12
0417-0054	2017-07-16 19:30:00	41
0417-0054	2017-07-16 19:45:00	0
0417-0054	2017-07-16 20:00:00	0
0417-0054	2017-07-16 20:15:00	66
0417-0054	2017-07-16 20:30:00	7
0417-0054	2017-07-16 20:45:00	35
0417-0054	2017-07-16 21:00:00	0
0417-0054	2017-07-16 21:15:00	41
0417-0054	2017-07-16 21:30:00	27
0417-0054	2017-07-16 21:45:00	58
0417-0054	2017-07-16 22:00:00	9
0417-0054	2017-07-16 22:15:00	0
0417-0054	2017-07-16 22:30:00	0
0417-0054	2017-07-16 22:45:00	0
0417-0054	2017-07-16 23:00:00	0
0417-0054	2017-07-16 23:15:00	0
0417-0054	2017-07-16 23:30:00	85
0417-0054	2017-07-16 23:45:00	504
0417-0054	2017-07-17 00:00:00	0
0417-0054	2017-07-17 00:15:00	0
0417-0054	2017-07-17 00:30:00	0
0417-0054	2017-07-17 00:45:00	0
0417-0054	2017-07-17 01:00:00	0
0417-0054	2017-07-17 01:15:00	0
0417-0054	2017-07-17 01:30:00	0
0417-0054	2017-07-17 01:45:00	0
0417-0054	2017-07-17 02:00:00	0
0417-0054	2017-07-17 02:15:00	25
0417-0054	2017-07-17 02:30:00	0
0417-0054	2017-07-17 02:45:00	0
0417-0054	2017-07-17 03:00:00	0
0417-0054	2017-07-17 03:15:00	0
0417-0054	2017-07-17 03:30:00	0
0417-0054	2017-07-17 03:45:00	0
0417-0054	2017-07-17 04:00:00	0
0417-0054	2017-07-17 04:15:00	0
0417-0054	2017-07-17 04:30:00	9
0417-0054	2017-07-17 04:45:00	0
0417-0054	2017-07-17 05:00:00	0
0417-0054	2017-07-17 05:15:00	0
0417-0054	2017-07-17 05:30:00	48
0417-0054	2017-07-17 05:45:00	0
0417-0054	2017-07-17 06:00:00	109
0417-0054	2017-07-17 06:15:00	620
0417-0054	2017-07-17 06:30:00	412
0417-0054	2017-07-17 06:45:00	461
0417-0054	2017-07-17 07:00:00	867
0417-0054	2017-07-17 07:15:00	162
0417-0054	2017-07-17 07:30:00	511
0417-0054	2017-07-17 07:45:00	472
0417-0054	2017-07-17 08:00:00	132
0417-0054	2017-07-17 08:15:00	22
0417-0054	2017-07-17 08:30:00	63
0417-0054	2017-07-17 08:45:00	30
0417-0054	2017-07-17 09:00:00	0
0417-0054	2017-07-17 09:15:00	6
0417-0054	2017-07-17 09:30:00	6
0417-0054	2017-07-17 09:45:00	97
0417-0054	2017-07-17 10:00:00	176
0417-0054	2017-07-17 10:15:00	0
0417-0054	2017-07-17 10:30:00	0
0417-0054	2017-07-17 10:45:00	8
0417-0054	2017-07-17 11:00:00	0
0417-0054	2017-07-17 11:15:00	51
0417-0054	2017-07-17 11:30:00	14
0417-0054	2017-07-17 11:45:00	4
0417-0054	2017-07-17 12:00:00	32
0417-0054	2017-07-17 12:15:00	460
0417-0054	2017-07-17 12:30:00	452
0417-0054	2017-07-17 12:45:00	0
0417-0054	2017-07-17 13:00:00	78
0417-0054	2017-07-17 13:15:00	146
0417-0054	2017-07-17 13:30:00	0
0417-0054	2017-07-17 13:45:00	0
0417-0054	2017-07-17 14:00:00	0
0417-0054	2017-07-17 14:15:00	12
0417-0054	2017-07-17 14:30:00	17
0417-0054	2017-07-17 14:45:00	0
0417-0054	2017-07-17 15:00:00	0
0417-0054	2017-07-17 15:15:00	13
0417-0054	2017-07-17 15:30:00	9
0417-0054	2017-07-17 15:45:00	11
0417-0054	2017-07-17 16:00:00	12
0417-0054	2017-07-17 16:15:00	0
0417-0054	2017-07-17 16:30:00	9
0417-0054	2017-07-17 16:45:00	38
0417-0054	2017-07-17 17:00:00	0
0417-0054	2017-07-17 17:15:00	44
0417-0054	2017-07-17 17:30:00	116
0417-0054	2017-07-17 17:45:00	108
0417-0054	2017-07-17 18:00:00	884
0417-0054	2017-07-17 18:15:00	0
0417-0054	2017-07-17 18:30:00	767
0417-0054	2017-07-17 18:45:00	556
0417-0054	2017-07-17 19:00:00	22
0417-0054	2017-07-17 19:15:00	6
0417-0054	2017-07-17 19:30:00	0
0417-0054	2017-07-17 19:45:00	65
0417-0054	2017-07-17 20:00:00	27
0417-0054	2017-07-17 20:15:00	7
0417-0054	2017-07-17 20:30:00	11
0417-0054	2017-07-17 20:45:00	38
0417-0054	2017-07-17 21:00:00	0
0417-0054	2017-07-17 21:15:00	0
0417-0054	2017-07-17 21:30:00	17
0417-0054	2017-07-17 21:45:00	0
0417-0054	2017-07-17 22:00:00	0
0417-0054	2017-07-17 22:15:00	0
0417-0054	2017-07-17 22:30:00	0
0417-0054	2017-07-17 22:45:00	0
0417-0054	2017-07-17 23:00:00	0
0417-0054	2017-07-17 23:15:00	0
0417-0054	2017-07-17 23:30:00	10
0417-0054	2017-07-17 23:45:00	0
0417-0054	2017-07-18 00:00:00	0
0417-0054	2017-07-18 00:15:00	0
0417-0054	2017-07-18 00:30:00	0
0417-0054	2017-07-18 00:45:00	0
0417-0054	2017-07-18 01:00:00	0
0417-0054	2017-07-18 01:15:00	0
0417-0054	2017-07-18 01:30:00	0
0417-0054	2017-07-18 01:45:00	0
0417-0054	2017-07-18 02:00:00	0
0417-0054	2017-07-18 02:15:00	0
0417-0054	2017-07-18 02:30:00	0
0417-0054	2017-07-18 02:45:00	0
0417-0054	2017-07-18 03:00:00	0
0417-0054	2017-07-18 03:15:00	0
0417-0054	2017-07-18 03:30:00	0
0417-0054	2017-07-18 03:45:00	7
0417-0054	2017-07-18 04:00:00	0
0417-0054	2017-07-18 04:15:00	0
0417-0054	2017-07-18 04:30:00	0
0417-0054	2017-07-18 04:45:00	0
0417-0054	2017-07-18 05:00:00	0
0417-0054	2017-07-18 05:15:00	0
0417-0054	2017-07-18 05:30:00	91
0417-0054	2017-07-18 05:45:00	0
0417-0054	2017-07-18 06:00:00	47
0417-0054	2017-07-18 06:15:00	71
0417-0054	2017-07-18 06:30:00	179
0417-0054	2017-07-18 06:45:00	763
0417-0054	2017-07-18 07:00:00	240
0417-0054	2017-07-18 07:15:00	118
0417-0054	2017-07-18 07:30:00	563
0417-0054	2017-07-18 07:45:00	154
0417-0054	2017-07-18 08:00:00	247
0417-0054	2017-07-18 08:15:00	143
0417-0054	2017-07-18 08:30:00	55
0417-0054	2017-07-18 08:45:00	0
0417-0054	2017-07-18 09:00:00	0
0417-0054	2017-07-18 09:15:00	16
0417-0054	2017-07-18 09:30:00	6
0417-0054	2017-07-18 09:45:00	5
0417-0054	2017-07-18 10:00:00	33
0417-0054	2017-07-18 10:15:00	27
0417-0054	2017-07-18 10:30:00	20
0417-0054	2017-07-18 10:45:00	80
0417-0054	2017-07-18 11:00:00	0
0417-0054	2017-07-18 11:15:00	167
0417-0054	2017-07-18 11:30:00	10
0417-0054	2017-07-18 11:45:00	0
0417-0054	2017-07-18 12:00:00	637
0417-0054	2017-07-18 12:15:00	127
0417-0054	2017-07-18 12:30:00	21
0417-0054	2017-07-18 12:45:00	237
0417-0054	2017-07-18 13:00:00	462
0417-0054	2017-07-18 13:15:00	49
0417-0054	2017-07-18 13:30:00	38
0417-0054	2017-07-18 13:45:00	40
0417-0054	2017-07-18 14:00:00	5
0417-0054	2017-07-18 14:15:00	85
0417-0054	2017-07-18 14:30:00	12
0417-0054	2017-07-18 14:45:00	9
0417-0054	2017-07-18 15:00:00	31
0417-0054	2017-07-18 15:15:00	0
0417-0054	2017-07-18 15:30:00	0
0417-0054	2017-07-18 15:45:00	79
0417-0054	2017-07-18 16:00:00	91
0417-0054	2017-07-18 16:15:00	88
0417-0054	2017-07-18 16:30:00	70
0417-0054	2017-07-18 16:45:00	10
0417-0054	2017-07-18 17:00:00	0
0417-0054	2017-07-18 17:15:00	36
0417-0054	2017-07-18 17:30:00	334
0417-0054	2017-07-18 17:45:00	12
0417-0054	2017-07-18 18:00:00	27
0417-0054	2017-07-18 18:15:00	6
0417-0054	2017-07-18 18:30:00	177
0417-0054	2017-07-18 18:45:00	488
0417-0054	2017-07-18 19:00:00	395
0417-0054	2017-07-18 19:15:00	110
0417-0054	2017-07-18 19:30:00	1055
0417-0054	2017-07-18 19:45:00	0
0417-0054	2017-07-18 20:00:00	0
0417-0054	2017-07-18 20:15:00	0
0417-0054	2017-07-18 20:30:00	12
0417-0054	2017-07-18 20:45:00	14
0417-0054	2017-07-18 21:00:00	32
0417-0054	2017-07-18 21:15:00	220
0417-0054	2017-07-18 21:30:00	0
0417-0054	2017-07-18 21:45:00	0
0417-0054	2017-07-18 22:00:00	10
0417-0054	2017-07-18 22:15:00	0
0417-0054	2017-07-18 22:30:00	113
0417-0054	2017-07-18 22:45:00	0
0417-0054	2017-07-18 23:00:00	0
0417-0054	2017-07-18 23:15:00	0
0417-0054	2017-07-18 23:30:00	35
0417-0054	2017-07-18 23:45:00	192
0417-0054	2017-07-19 00:00:00	0
0417-0054	2017-07-19 00:15:00	36
0417-0054	2017-07-19 00:30:00	0
0417-0054	2017-07-19 00:45:00	0
0417-0054	2017-07-19 01:00:00	0
0417-0054	2017-07-19 01:15:00	0
0417-0054	2017-07-19 01:30:00	0
0417-0054	2017-07-19 01:45:00	0
0417-0054	2017-07-19 02:00:00	0
0417-0054	2017-07-19 02:15:00	0
0417-0054	2017-07-19 02:30:00	12
0417-0054	2017-07-19 02:45:00	4
0417-0054	2017-07-19 03:00:00	0
0417-0054	2017-07-19 03:15:00	0
0417-0054	2017-07-19 03:30:00	0
0417-0054	2017-07-19 03:45:00	0
0417-0054	2017-07-19 04:00:00	0
0417-0054	2017-07-19 04:15:00	0
0417-0054	2017-07-19 04:30:00	0
0417-0054	2017-07-19 04:45:00	0
0417-0054	2017-07-19 05:00:00	0
0417-0054	2017-07-19 05:15:00	0
0417-0054	2017-07-19 05:30:00	71
0417-0054	2017-07-19 05:45:00	0
0417-0054	2017-07-19 06:00:00	280
0417-0054	2017-07-19 06:15:00	671
0417-0054	2017-07-19 06:30:00	437
0417-0054	2017-07-19 06:45:00	1047
0417-0054	2017-07-19 07:00:00	123
0417-0054	2017-07-19 07:15:00	171
0417-0054	2017-07-19 07:30:00	626
0417-0054	2017-07-19 07:45:00	363
0417-0054	2017-07-19 08:00:00	212
0417-0054	2017-07-19 08:15:00	32
0417-0054	2017-07-19 08:30:00	5
0417-0054	2017-07-19 08:45:00	0
0417-0054	2017-07-19 09:00:00	25
0417-0054	2017-07-19 09:15:00	148
0417-0054	2017-07-19 09:30:00	38
0417-0054	2017-07-19 09:45:00	0
0417-0054	2017-07-19 10:00:00	0
0417-0054	2017-07-19 10:15:00	0
0417-0054	2017-07-19 10:30:00	51
0417-0054	2017-07-19 10:45:00	7
0417-0054	2017-07-19 11:00:00	15
0417-0054	2017-07-19 11:15:00	0
0417-0054	2017-07-19 11:30:00	261
0417-0054	2017-07-19 11:45:00	0
0417-0054	2017-07-19 12:00:00	245
0417-0054	2017-07-19 12:15:00	33
0417-0054	2017-07-19 12:30:00	9
0417-0054	2017-07-19 12:45:00	123
0417-0054	2017-07-19 13:00:00	701
0417-0054	2017-07-19 13:15:00	471
0417-0054	2017-07-19 13:30:00	6
0417-0054	2017-07-19 13:45:00	0
0417-0054	2017-07-19 14:00:00	0
0417-0054	2017-07-19 14:15:00	56
0417-0054	2017-07-19 14:30:00	0
0417-0054	2017-07-19 14:45:00	5
0417-0054	2017-07-19 15:00:00	37
0417-0054	2017-07-19 15:15:00	10
0417-0054	2017-07-19 15:30:00	66
0417-0054	2017-07-19 15:45:00	82
0417-0054	2017-07-19 16:00:00	15
0417-0054	2017-07-19 16:15:00	0
0417-0054	2017-07-19 16:30:00	0
0417-0054	2017-07-19 16:45:00	9
0417-0054	2017-07-19 17:00:00	53
0417-0054	2017-07-19 17:15:00	178
0417-0054	2017-07-19 17:30:00	100
0417-0054	2017-07-19 17:45:00	367
0417-0054	2017-07-19 18:00:00	595
0417-0054	2017-07-19 18:15:00	0
0417-0054	2017-07-19 18:30:00	451
0417-0054	2017-07-19 18:45:00	755
0417-0054	2017-07-19 19:00:00	0
0417-0054	2017-07-19 19:15:00	11
0417-0054	2017-07-19 19:30:00	7
0417-0054	2017-07-19 19:45:00	180
0417-0054	2017-07-19 20:00:00	0
0417-0054	2017-07-19 20:15:00	15
0417-0054	2017-07-19 20:30:00	0
0417-0054	2017-07-19 20:45:00	47
0417-0054	2017-07-19 21:00:00	0
0417-0054	2017-07-19 21:15:00	0
0417-0054	2017-07-19 21:30:00	0
0417-0054	2017-07-19 21:45:00	0
0417-0054	2017-07-19 22:00:00	138
0417-0054	2017-07-19 22:15:00	48
0417-0054	2017-07-19 22:30:00	0
0417-0054	2017-07-19 22:45:00	0
0417-0054	2017-07-19 23:00:00	0
0417-0054	2017-07-19 23:15:00	0
0417-0054	2017-07-19 23:30:00	0
0417-0054	2017-07-19 23:45:00	84
