## Supplementary Data 2 for "Digital phenotyping by consumer wearables identifies sleep-associated markers of cardiovascular disease risk and biological aging": ActivityTable_0417-0067-NHC.tsv

0417-0067	2017-06-19 00:00:00	0
0417-0067	2017-06-19 00:15:00	0
0417-0067	2017-06-19 00:30:00	0
0417-0067	2017-06-19 00:45:00	0
0417-0067	2017-06-19 01:00:00	0
0417-0067	2017-06-19 01:15:00	0
0417-0067	2017-06-19 01:30:00	0
0417-0067	2017-06-19 01:45:00	0
0417-0067	2017-06-19 02:00:00	0
0417-0067	2017-06-19 02:15:00	0
0417-0067	2017-06-19 02:30:00	0
0417-0067	2017-06-19 02:45:00	0
0417-0067	2017-06-19 03:00:00	0
0417-0067	2017-06-19 03:15:00	0
0417-0067	2017-06-19 03:30:00	0
0417-0067	2017-06-19 03:45:00	0
0417-0067	2017-06-19 04:00:00	0
0417-0067	2017-06-19 04:15:00	0
0417-0067	2017-06-19 04:30:00	0
0417-0067	2017-06-19 04:45:00	0
0417-0067	2017-06-19 05:00:00	0
0417-0067	2017-06-19 05:15:00	0
0417-0067	2017-06-19 05:30:00	0
0417-0067	2017-06-19 05:45:00	0
0417-0067	2017-06-19 06:00:00	0
0417-0067	2017-06-19 06:15:00	0
0417-0067	2017-06-19 06:30:00	0
0417-0067	2017-06-19 06:45:00	0
0417-0067	2017-06-19 07:00:00	0
0417-0067	2017-06-19 07:15:00	0
0417-0067	2017-06-19 07:30:00	0
0417-0067	2017-06-19 07:45:00	0
0417-0067	2017-06-19 08:00:00	0
0417-0067	2017-06-19 08:15:00	0
0417-0067	2017-06-19 08:30:00	0
0417-0067	2017-06-19 08:45:00	0
0417-0067	2017-06-19 09:00:00	0
0417-0067	2017-06-19 09:15:00	0
0417-0067	2017-06-19 09:30:00	0
0417-0067	2017-06-19 09:45:00	0
0417-0067	2017-06-19 10:00:00	0
0417-0067	2017-06-19 10:15:00	44
0417-0067	2017-06-19 10:30:00	84
0417-0067	2017-06-19 10:45:00	1060
0417-0067	2017-06-19 11:00:00	327
0417-0067	2017-06-19 11:15:00	337
0417-0067	2017-06-19 11:30:00	525
0417-0067	2017-06-19 11:45:00	0
0417-0067	2017-06-19 12:00:00	286
0417-0067	2017-06-19 12:15:00	0
0417-0067	2017-06-19 12:30:00	0
0417-0067	2017-06-19 12:45:00	7
0417-0067	2017-06-19 13:00:00	0
0417-0067	2017-06-19 13:15:00	617
0417-0067	2017-06-19 13:30:00	0
0417-0067	2017-06-19 13:45:00	7
0417-0067	2017-06-19 14:00:00	455
0417-0067	2017-06-19 14:15:00	0
0417-0067	2017-06-19 14:30:00	6
0417-0067	2017-06-19 14:45:00	8
0417-0067	2017-06-19 15:00:00	13
0417-0067	2017-06-19 15:15:00	11
0417-0067	2017-06-19 15:30:00	95
0417-0067	2017-06-19 15:45:00	267
0417-0067	2017-06-19 16:00:00	9
0417-0067	2017-06-19 16:15:00	121
0417-0067	2017-06-19 16:30:00	0
0417-0067	2017-06-19 16:45:00	22
0417-0067	2017-06-19 17:00:00	638
0417-0067	2017-06-19 17:15:00	374
0417-0067	2017-06-19 17:30:00	35
0417-0067	2017-06-19 17:45:00	451
0417-0067	2017-06-19 18:00:00	648
0417-0067	2017-06-19 18:15:00	65
0417-0067	2017-06-19 18:30:00	104
0417-0067	2017-06-19 18:45:00	0
0417-0067	2017-06-19 19:00:00	66
0417-0067	2017-06-19 19:15:00	290
0417-0067	2017-06-19 19:30:00	287
0417-0067	2017-06-19 19:45:00	196
0417-0067	2017-06-19 20:00:00	280
0417-0067	2017-06-19 20:15:00	93
0417-0067	2017-06-19 20:30:00	240
0417-0067	2017-06-19 20:45:00	0
0417-0067	2017-06-19 21:00:00	28
0417-0067	2017-06-19 21:15:00	0
0417-0067	2017-06-19 21:30:00	0
0417-0067	2017-06-19 21:45:00	0
0417-0067	2017-06-19 22:00:00	0
0417-0067	2017-06-19 22:15:00	0
0417-0067	2017-06-19 22:30:00	0
0417-0067	2017-06-19 22:45:00	54
0417-0067	2017-06-19 23:00:00	0
0417-0067	2017-06-19 23:15:00	0
0417-0067	2017-06-19 23:30:00	0
0417-0067	2017-06-19 23:45:00	60
0417-0067	2017-06-20 00:00:00	0
0417-0067	2017-06-20 00:15:00	0
0417-0067	2017-06-20 00:30:00	0
0417-0067	2017-06-20 00:45:00	0
0417-0067	2017-06-20 01:00:00	92
0417-0067	2017-06-20 01:15:00	0
0417-0067	2017-06-20 01:30:00	134
0417-0067	2017-06-20 01:45:00	0
0417-0067	2017-06-20 02:00:00	0
0417-0067	2017-06-20 02:15:00	126
0417-0067	2017-06-20 02:30:00	64
0417-0067	2017-06-20 02:45:00	140
0417-0067	2017-06-20 03:00:00	0
0417-0067	2017-06-20 03:15:00	0
0417-0067	2017-06-20 03:30:00	0
0417-0067	2017-06-20 03:45:00	0
0417-0067	2017-06-20 04:00:00	0
0417-0067	2017-06-20 04:15:00	0
0417-0067	2017-06-20 04:30:00	0
0417-0067	2017-06-20 04:45:00	0
0417-0067	2017-06-20 05:00:00	0
0417-0067	2017-06-20 05:15:00	0
0417-0067	2017-06-20 05:30:00	4
0417-0067	2017-06-20 05:45:00	0
0417-0067	2017-06-20 06:00:00	0
0417-0067	2017-06-20 06:15:00	26
0417-0067	2017-06-20 06:30:00	0
0417-0067	2017-06-20 06:45:00	0
0417-0067	2017-06-20 07:00:00	134
0417-0067	2017-06-20 07:15:00	885
0417-0067	2017-06-20 07:30:00	293
0417-0067	2017-06-20 07:45:00	122
0417-0067	2017-06-20 08:00:00	375
0417-0067	2017-06-20 08:15:00	1033
0417-0067	2017-06-20 08:30:00	0
0417-0067	2017-06-20 08:45:00	0
0417-0067	2017-06-20 09:00:00	16
0417-0067	2017-06-20 09:15:00	0
0417-0067	2017-06-20 09:30:00	9
0417-0067	2017-06-20 09:45:00	19
0417-0067	2017-06-20 10:00:00	118
0417-0067	2017-06-20 10:15:00	920
0417-0067	2017-06-20 10:30:00	70
0417-0067	2017-06-20 10:45:00	0
0417-0067	2017-06-20 11:00:00	100
0417-0067	2017-06-20 11:15:00	28
0417-0067	2017-06-20 11:30:00	12
0417-0067	2017-06-20 11:45:00	173
0417-0067	2017-06-20 12:00:00	0
0417-0067	2017-06-20 12:15:00	167
0417-0067	2017-06-20 12:30:00	396
0417-0067	2017-06-20 12:45:00	0
0417-0067	2017-06-20 13:00:00	442
0417-0067	2017-06-20 13:15:00	7
0417-0067	2017-06-20 13:30:00	18
0417-0067	2017-06-20 13:45:00	0
0417-0067	2017-06-20 14:00:00	0
0417-0067	2017-06-20 14:15:00	32
0417-0067	2017-06-20 14:30:00	69
0417-0067	2017-06-20 14:45:00	193
0417-0067	2017-06-20 15:00:00	4
0417-0067	2017-06-20 15:15:00	0
0417-0067	2017-06-20 15:30:00	56
0417-0067	2017-06-20 15:45:00	0
0417-0067	2017-06-20 16:00:00	235
0417-0067	2017-06-20 16:15:00	7
0417-0067	2017-06-20 16:30:00	163
0417-0067	2017-06-20 16:45:00	0
0417-0067	2017-06-20 17:00:00	804
0417-0067	2017-06-20 17:15:00	66
0417-0067	2017-06-20 17:30:00	261
0417-0067	2017-06-20 17:45:00	16
0417-0067	2017-06-20 18:00:00	284
0417-0067	2017-06-20 18:15:00	781
0417-0067	2017-06-20 18:30:00	205
0417-0067	2017-06-20 18:45:00	0
0417-0067	2017-06-20 19:00:00	0
0417-0067	2017-06-20 19:15:00	0
0417-0067	2017-06-20 19:30:00	0
0417-0067	2017-06-20 19:45:00	0
0417-0067	2017-06-20 20:00:00	0
0417-0067	2017-06-20 20:15:00	0
0417-0067	2017-06-20 20:30:00	0
0417-0067	2017-06-20 20:45:00	0
0417-0067	2017-06-20 21:00:00	601
0417-0067	2017-06-20 21:15:00	253
0417-0067	2017-06-20 21:30:00	117
0417-0067	2017-06-20 21:45:00	560
0417-0067	2017-06-20 22:00:00	0
0417-0067	2017-06-20 22:15:00	40
0417-0067	2017-06-20 22:30:00	0
0417-0067	2017-06-20 22:45:00	0
0417-0067	2017-06-20 23:00:00	0
0417-0067	2017-06-20 23:15:00	0
0417-0067	2017-06-20 23:30:00	15
0417-0067	2017-06-20 23:45:00	0
0417-0067	2017-06-21 00:00:00	0
0417-0067	2017-06-21 00:15:00	0
0417-0067	2017-06-21 00:30:00	0
0417-0067	2017-06-21 00:45:00	0
0417-0067	2017-06-21 01:00:00	54
0417-0067	2017-06-21 01:15:00	11
0417-0067	2017-06-21 01:30:00	28
0417-0067	2017-06-21 01:45:00	0
0417-0067	2017-06-21 02:00:00	31
0417-0067	2017-06-21 02:15:00	30
0417-0067	2017-06-21 02:30:00	0
0417-0067	2017-06-21 02:45:00	0
0417-0067	2017-06-21 03:00:00	0
0417-0067	2017-06-21 03:15:00	0
0417-0067	2017-06-21 03:30:00	0
0417-0067	2017-06-21 03:45:00	0
0417-0067	2017-06-21 04:00:00	0
0417-0067	2017-06-21 04:15:00	0
0417-0067	2017-06-21 04:30:00	4
0417-0067	2017-06-21 04:45:00	0
0417-0067	2017-06-21 05:00:00	0
0417-0067	2017-06-21 05:15:00	0
0417-0067	2017-06-21 05:30:00	58
0417-0067	2017-06-21 05:45:00	43
0417-0067	2017-06-21 06:00:00	0
0417-0067	2017-06-21 06:15:00	0
0417-0067	2017-06-21 06:30:00	0
0417-0067	2017-06-21 06:45:00	0
0417-0067	2017-06-21 07:00:00	4
0417-0067	2017-06-21 07:15:00	0
0417-0067	2017-06-21 07:30:00	0
0417-0067	2017-06-21 07:45:00	0
0417-0067	2017-06-21 08:00:00	221
0417-0067	2017-06-21 08:15:00	694
0417-0067	2017-06-21 08:30:00	378
0417-0067	2017-06-21 08:45:00	135
0417-0067	2017-06-21 09:00:00	203
0417-0067	2017-06-21 09:15:00	291
0417-0067	2017-06-21 09:30:00	546
0417-0067	2017-06-21 09:45:00	0
0417-0067	2017-06-21 10:00:00	0
0417-0067	2017-06-21 10:15:00	23
0417-0067	2017-06-21 10:30:00	28
0417-0067	2017-06-21 10:45:00	38
0417-0067	2017-06-21 11:00:00	26
0417-0067	2017-06-21 11:15:00	0
0417-0067	2017-06-21 11:30:00	65
0417-0067	2017-06-21 11:45:00	328
0417-0067	2017-06-21 12:00:00	541
0417-0067	2017-06-21 12:15:00	591
0417-0067	2017-06-21 12:30:00	148
0417-0067	2017-06-21 12:45:00	333
0417-0067	2017-06-21 13:00:00	507
0417-0067	2017-06-21 13:15:00	101
0417-0067	2017-06-21 13:30:00	337
0417-0067	2017-06-21 13:45:00	10
0417-0067	2017-06-21 14:00:00	15
0417-0067	2017-06-21 14:15:00	535
0417-0067	2017-06-21 14:30:00	42
0417-0067	2017-06-21 14:45:00	0
0417-0067	2017-06-21 15:00:00	0
0417-0067	2017-06-21 15:15:00	7
0417-0067	2017-06-21 15:30:00	0
0417-0067	2017-06-21 15:45:00	29
0417-0067	2017-06-21 16:00:00	0
0417-0067	2017-06-21 16:15:00	15
0417-0067	2017-06-21 16:30:00	22
0417-0067	2017-06-21 16:45:00	186
0417-0067	2017-06-21 17:00:00	404
0417-0067	2017-06-21 17:15:00	672
0417-0067	2017-06-21 17:30:00	181
0417-0067	2017-06-21 17:45:00	236
0417-0067	2017-06-21 18:00:00	189
0417-0067	2017-06-21 18:15:00	413
0417-0067	2017-06-21 18:30:00	142
0417-0067	2017-06-21 18:45:00	34
0417-0067	2017-06-21 19:00:00	55
0417-0067	2017-06-21 19:15:00	116
0417-0067	2017-06-21 19:30:00	27
0417-0067	2017-06-21 19:45:00	35
0417-0067	2017-06-21 20:00:00	23
0417-0067	2017-06-21 20:15:00	0
0417-0067	2017-06-21 20:30:00	0
0417-0067	2017-06-21 20:45:00	72
0417-0067	2017-06-21 21:00:00	87
0417-0067	2017-06-21 21:15:00	216
0417-0067	2017-06-21 21:30:00	0
0417-0067	2017-06-21 21:45:00	81
0417-0067	2017-06-21 22:00:00	0
0417-0067	2017-06-21 22:15:00	19
0417-0067	2017-06-21 22:30:00	0
0417-0067	2017-06-21 22:45:00	0
0417-0067	2017-06-21 23:00:00	0
0417-0067	2017-06-21 23:15:00	35
0417-0067	2017-06-21 23:30:00	0
0417-0067	2017-06-21 23:45:00	0
0417-0067	2017-06-22 00:00:00	0
0417-0067	2017-06-22 00:15:00	0
0417-0067	2017-06-22 00:30:00	0
0417-0067	2017-06-22 00:45:00	0
0417-0067	2017-06-22 01:00:00	0
0417-0067	2017-06-22 01:15:00	0
0417-0067	2017-06-22 01:30:00	0
0417-0067	2017-06-22 01:45:00	63
0417-0067	2017-06-22 02:00:00	9
0417-0067	2017-06-22 02:15:00	0
0417-0067	2017-06-22 02:30:00	0
0417-0067	2017-06-22 02:45:00	72
0417-0067	2017-06-22 03:00:00	180
0417-0067	2017-06-22 03:15:00	0
0417-0067	2017-06-22 03:30:00	0
0417-0067	2017-06-22 03:45:00	0
0417-0067	2017-06-22 04:00:00	0
0417-0067	2017-06-22 04:15:00	0
0417-0067	2017-06-22 04:30:00	0
0417-0067	2017-06-22 04:45:00	0
0417-0067	2017-06-22 05:00:00	0
0417-0067	2017-06-22 05:15:00	0
0417-0067	2017-06-22 05:30:00	0
0417-0067	2017-06-22 05:45:00	16
0417-0067	2017-06-22 06:00:00	0
0417-0067	2017-06-22 06:15:00	0
0417-0067	2017-06-22 06:30:00	0
0417-0067	2017-06-22 06:45:00	0
0417-0067	2017-06-22 07:00:00	20
0417-0067	2017-06-22 07:15:00	0
0417-0067	2017-06-22 07:30:00	0
0417-0067	2017-06-22 07:45:00	100
0417-0067	2017-06-22 08:00:00	851
0417-0067	2017-06-22 08:15:00	171
0417-0067	2017-06-22 08:30:00	397
0417-0067	2017-06-22 08:45:00	39
0417-0067	2017-06-22 09:00:00	792
0417-0067	2017-06-22 09:15:00	34
0417-0067	2017-06-22 09:30:00	74
0417-0067	2017-06-22 09:45:00	0
0417-0067	2017-06-22 10:00:00	288
0417-0067	2017-06-22 10:15:00	20
0417-0067	2017-06-22 10:30:00	0
0417-0067	2017-06-22 10:45:00	143
0417-0067	2017-06-22 11:00:00	20
0417-0067	2017-06-22 11:15:00	0
0417-0067	2017-06-22 11:30:00	35
0417-0067	2017-06-22 11:45:00	522
0417-0067	2017-06-22 12:00:00	103
0417-0067	2017-06-22 12:15:00	9
0417-0067	2017-06-22 12:30:00	29
0417-0067	2017-06-22 12:45:00	6
0417-0067	2017-06-22 13:00:00	9
0417-0067	2017-06-22 13:15:00	597
0417-0067	2017-06-22 13:30:00	123
0417-0067	2017-06-22 13:45:00	59
0417-0067	2017-06-22 14:00:00	150
0417-0067	2017-06-22 14:15:00	540
0417-0067	2017-06-22 14:30:00	135
0417-0067	2017-06-22 14:45:00	357
0417-0067	2017-06-22 15:00:00	37
0417-0067	2017-06-22 15:15:00	0
0417-0067	2017-06-22 15:30:00	0
0417-0067	2017-06-22 15:45:00	0
0417-0067	2017-06-22 16:00:00	28
0417-0067	2017-06-22 16:15:00	123
0417-0067	2017-06-22 16:30:00	85
0417-0067	2017-06-22 16:45:00	43
0417-0067	2017-06-22 17:00:00	493
0417-0067	2017-06-22 17:15:00	458
0417-0067	2017-06-22 17:30:00	0
0417-0067	2017-06-22 17:45:00	240
0417-0067	2017-06-22 18:00:00	458
0417-0067	2017-06-22 18:15:00	779
0417-0067	2017-06-22 18:30:00	0
0417-0067	2017-06-22 18:45:00	0
0417-0067	2017-06-22 19:00:00	0
0417-0067	2017-06-22 19:15:00	0
0417-0067	2017-06-22 19:30:00	0
0417-0067	2017-06-22 19:45:00	0
0417-0067	2017-06-22 20:00:00	230
0417-0067	2017-06-22 20:15:00	671
0417-0067	2017-06-22 20:30:00	289
0417-0067	2017-06-22 20:45:00	0
0417-0067	2017-06-22 21:00:00	176
0417-0067	2017-06-22 21:15:00	128
0417-0067	2017-06-22 21:30:00	71
0417-0067	2017-06-22 21:45:00	198
0417-0067	2017-06-22 22:00:00	13
0417-0067	2017-06-22 22:15:00	4
0417-0067	2017-06-22 22:30:00	44
0417-0067	2017-06-22 22:45:00	0
0417-0067	2017-06-22 23:00:00	0
0417-0067	2017-06-22 23:15:00	0
0417-0067	2017-06-22 23:30:00	6
0417-0067	2017-06-22 23:45:00	0
0417-0067	2017-06-23 00:00:00	0
0417-0067	2017-06-23 00:15:00	0
0417-0067	2017-06-23 00:30:00	0
0417-0067	2017-06-23 00:45:00	0
0417-0067	2017-06-23 01:00:00	0
0417-0067	2017-06-23 01:15:00	0
0417-0067	2017-06-23 01:30:00	0
0417-0067	2017-06-23 01:45:00	0
0417-0067	2017-06-23 02:00:00	0
0417-0067	2017-06-23 02:15:00	38
0417-0067	2017-06-23 02:30:00	0
0417-0067	2017-06-23 02:45:00	41
0417-0067	2017-06-23 03:00:00	7
0417-0067	2017-06-23 03:15:00	0
0417-0067	2017-06-23 03:30:00	0
0417-0067	2017-06-23 03:45:00	0
0417-0067	2017-06-23 04:00:00	0
0417-0067	2017-06-23 04:15:00	0
0417-0067	2017-06-23 04:30:00	0
0417-0067	2017-06-23 04:45:00	0
0417-0067	2017-06-23 05:00:00	0
0417-0067	2017-06-23 05:15:00	0
0417-0067	2017-06-23 05:30:00	0
0417-0067	2017-06-23 05:45:00	0
0417-0067	2017-06-23 06:00:00	0
0417-0067	2017-06-23 06:15:00	0
0417-0067	2017-06-23 06:30:00	0
0417-0067	2017-06-23 06:45:00	0
0417-0067	2017-06-23 07:00:00	86
0417-0067	2017-06-23 07:15:00	102
0417-0067	2017-06-23 07:30:00	310
0417-0067	2017-06-23 07:45:00	828
0417-0067	2017-06-23 08:00:00	97
0417-0067	2017-06-23 08:15:00	327
0417-0067	2017-06-23 08:30:00	21
0417-0067	2017-06-23 08:45:00	914
0417-0067	2017-06-23 09:00:00	0
0417-0067	2017-06-23 09:15:00	7
0417-0067	2017-06-23 09:30:00	0
0417-0067	2017-06-23 09:45:00	39
0417-0067	2017-06-23 10:00:00	134
0417-0067	2017-06-23 10:15:00	92
0417-0067	2017-06-23 10:30:00	136
0417-0067	2017-06-23 10:45:00	44
0417-0067	2017-06-23 11:00:00	0
0417-0067	2017-06-23 11:15:00	0
0417-0067	2017-06-23 11:30:00	98
0417-0067	2017-06-23 11:45:00	970
0417-0067	2017-06-23 12:00:00	0
0417-0067	2017-06-23 12:15:00	944
0417-0067	2017-06-23 12:30:00	150
0417-0067	2017-06-23 12:45:00	0
0417-0067	2017-06-23 13:00:00	0
0417-0067	2017-06-23 13:15:00	0
0417-0067	2017-06-23 13:30:00	0
0417-0067	2017-06-23 13:45:00	0
0417-0067	2017-06-23 14:00:00	0
0417-0067	2017-06-23 14:15:00	0
0417-0067	2017-06-23 14:30:00	0
0417-0067	2017-06-23 14:45:00	0
0417-0067	2017-06-23 15:00:00	0
0417-0067	2017-06-23 15:15:00	0
0417-0067	2017-06-23 15:30:00	0
0417-0067	2017-06-23 15:45:00	0
0417-0067	2017-06-23 16:00:00	0
0417-0067	2017-06-23 16:15:00	0
0417-0067	2017-06-23 16:30:00	0
0417-0067	2017-06-23 16:45:00	0
0417-0067	2017-06-23 17:00:00	0
0417-0067	2017-06-23 17:15:00	0
0417-0067	2017-06-23 17:30:00	0
0417-0067	2017-06-23 17:45:00	0
0417-0067	2017-06-23 18:00:00	0
0417-0067	2017-06-23 18:15:00	0
0417-0067	2017-06-23 18:30:00	0
0417-0067	2017-06-23 18:45:00	0
0417-0067	2017-06-23 19:00:00	0
0417-0067	2017-06-23 19:15:00	0
0417-0067	2017-06-23 19:30:00	0
0417-0067	2017-06-23 19:45:00	0
0417-0067	2017-06-23 20:00:00	0
0417-0067	2017-06-23 20:15:00	0
0417-0067	2017-06-23 20:30:00	0
0417-0067	2017-06-23 20:45:00	0
0417-0067	2017-06-23 21:00:00	0
0417-0067	2017-06-23 21:15:00	0
0417-0067	2017-06-23 21:30:00	0
0417-0067	2017-06-23 21:45:00	0
0417-0067	2017-06-23 22:00:00	0
0417-0067	2017-06-23 22:15:00	0
0417-0067	2017-06-23 22:30:00	0
0417-0067	2017-06-23 22:45:00	0
0417-0067	2017-06-23 23:00:00	0
0417-0067	2017-06-23 23:15:00	0
0417-0067	2017-06-23 23:30:00	0
0417-0067	2017-06-23 23:45:00	0
