## Supplementary Data 2 for "Digital phenotyping by consumer wearables identifies sleep-associated markers of cardiovascular disease risk and biological aging": ActivityTable_0418-0012-NHC.tsv

0418-0012	2018-05-18 00:00:00	0
0418-0012	2018-05-18 00:15:00	0
0418-0012	2018-05-18 00:30:00	0
0418-0012	2018-05-18 00:45:00	0
0418-0012	2018-05-18 01:00:00	0
0418-0012	2018-05-18 01:15:00	0
0418-0012	2018-05-18 01:30:00	0
0418-0012	2018-05-18 01:45:00	0
0418-0012	2018-05-18 02:00:00	0
0418-0012	2018-05-18 02:15:00	0
0418-0012	2018-05-18 02:30:00	0
0418-0012	2018-05-18 02:45:00	0
0418-0012	2018-05-18 03:00:00	0
0418-0012	2018-05-18 03:15:00	0
0418-0012	2018-05-18 03:30:00	0
0418-0012	2018-05-18 03:45:00	0
0418-0012	2018-05-18 04:00:00	0
0418-0012	2018-05-18 04:15:00	0
0418-0012	2018-05-18 04:30:00	0
0418-0012	2018-05-18 04:45:00	0
0418-0012	2018-05-18 05:00:00	0
0418-0012	2018-05-18 05:15:00	0
0418-0012	2018-05-18 05:30:00	0
0418-0012	2018-05-18 05:45:00	0
0418-0012	2018-05-18 06:00:00	0
0418-0012	2018-05-18 06:15:00	0
0418-0012	2018-05-18 06:30:00	0
0418-0012	2018-05-18 06:45:00	0
0418-0012	2018-05-18 07:00:00	0
0418-0012	2018-05-18 07:15:00	0
0418-0012	2018-05-18 07:30:00	0
0418-0012	2018-05-18 07:45:00	0
0418-0012	2018-05-18 08:00:00	0
0418-0012	2018-05-18 08:15:00	0
0418-0012	2018-05-18 08:30:00	0
0418-0012	2018-05-18 08:45:00	94
0418-0012	2018-05-18 09:00:00	0
0418-0012	2018-05-18 09:15:00	95
0418-0012	2018-05-18 09:30:00	260
0418-0012	2018-05-18 09:45:00	0
0418-0012	2018-05-18 10:00:00	0
0418-0012	2018-05-18 10:15:00	0
0418-0012	2018-05-18 10:30:00	0
0418-0012	2018-05-18 10:45:00	0
0418-0012	2018-05-18 11:00:00	0
0418-0012	2018-05-18 11:15:00	0
0418-0012	2018-05-18 11:30:00	0
0418-0012	2018-05-18 11:45:00	0
0418-0012	2018-05-18 12:00:00	0
0418-0012	2018-05-18 12:15:00	0
0418-0012	2018-05-18 12:30:00	0
0418-0012	2018-05-18 12:45:00	0
0418-0012	2018-05-18 13:00:00	0
0418-0012	2018-05-18 13:15:00	0
0418-0012	2018-05-18 13:30:00	0
0418-0012	2018-05-18 13:45:00	34
0418-0012	2018-05-18 14:00:00	669
0418-0012	2018-05-18 14:15:00	0
0418-0012	2018-05-18 14:30:00	21
0418-0012	2018-05-18 14:45:00	0
0418-0012	2018-05-18 15:00:00	0
0418-0012	2018-05-18 15:15:00	0
0418-0012	2018-05-18 15:30:00	94
0418-0012	2018-05-18 15:45:00	0
0418-0012	2018-05-18 16:00:00	21
0418-0012	2018-05-18 16:15:00	8
0418-0012	2018-05-18 16:30:00	6
0418-0012	2018-05-18 16:45:00	0
0418-0012	2018-05-18 17:00:00	0
0418-0012	2018-05-18 17:15:00	34
0418-0012	2018-05-18 17:30:00	15
0418-0012	2018-05-18 17:45:00	17
0418-0012	2018-05-18 18:00:00	0
0418-0012	2018-05-18 18:15:00	75
0418-0012	2018-05-18 18:30:00	81
0418-0012	2018-05-18 18:45:00	17
0418-0012	2018-05-18 19:00:00	28
0418-0012	2018-05-18 19:15:00	21
0418-0012	2018-05-18 19:30:00	6
0418-0012	2018-05-18 19:45:00	0
0418-0012	2018-05-18 20:00:00	0
0418-0012	2018-05-18 20:15:00	0
0418-0012	2018-05-18 20:30:00	0
0418-0012	2018-05-18 20:45:00	0
0418-0012	2018-05-18 21:00:00	78
0418-0012	2018-05-18 21:15:00	46
0418-0012	2018-05-18 21:30:00	86
0418-0012	2018-05-18 21:45:00	139
0418-0012	2018-05-18 22:00:00	485
0418-0012	2018-05-18 22:15:00	0
0418-0012	2018-05-18 22:30:00	767
0418-0012	2018-05-18 22:45:00	157
0418-0012	2018-05-18 23:00:00	0
0418-0012	2018-05-18 23:15:00	0
0418-0012	2018-05-18 23:30:00	49
0418-0012	2018-05-18 23:45:00	148
0418-0012	2018-05-19 00:00:00	0
0418-0012	2018-05-19 00:15:00	0
0418-0012	2018-05-19 00:30:00	0
0418-0012	2018-05-19 00:45:00	0
0418-0012	2018-05-19 01:00:00	0
0418-0012	2018-05-19 01:15:00	71
0418-0012	2018-05-19 01:30:00	0
0418-0012	2018-05-19 01:45:00	210
0418-0012	2018-05-19 02:00:00	0
0418-0012	2018-05-19 02:15:00	8
0418-0012	2018-05-19 02:30:00	0
0418-0012	2018-05-19 02:45:00	0
0418-0012	2018-05-19 03:00:00	0
0418-0012	2018-05-19 03:15:00	0
0418-0012	2018-05-19 03:30:00	0
0418-0012	2018-05-19 03:45:00	0
0418-0012	2018-05-19 04:00:00	0
0418-0012	2018-05-19 04:15:00	0
0418-0012	2018-05-19 04:30:00	0
0418-0012	2018-05-19 04:45:00	0
0418-0012	2018-05-19 05:00:00	0
0418-0012	2018-05-19 05:15:00	0
0418-0012	2018-05-19 05:30:00	0
0418-0012	2018-05-19 05:45:00	0
0418-0012	2018-05-19 06:00:00	7
0418-0012	2018-05-19 06:15:00	0
0418-0012	2018-05-19 06:30:00	0
0418-0012	2018-05-19 06:45:00	0
0418-0012	2018-05-19 07:00:00	0
0418-0012	2018-05-19 07:15:00	0
0418-0012	2018-05-19 07:30:00	0
0418-0012	2018-05-19 07:45:00	0
0418-0012	2018-05-19 08:00:00	0
0418-0012	2018-05-19 08:15:00	140
0418-0012	2018-05-19 08:30:00	86
0418-0012	2018-05-19 08:45:00	684
0418-0012	2018-05-19 09:00:00	360
0418-0012	2018-05-19 09:15:00	975
0418-0012	2018-05-19 09:30:00	1132
0418-0012	2018-05-19 09:45:00	235
0418-0012	2018-05-19 10:00:00	1322
0418-0012	2018-05-19 10:15:00	1817
0418-0012	2018-05-19 10:30:00	1615
0418-0012	2018-05-19 10:45:00	109
0418-0012	2018-05-19 11:00:00	57
0418-0012	2018-05-19 11:15:00	301
0418-0012	2018-05-19 11:30:00	13
0418-0012	2018-05-19 11:45:00	17
0418-0012	2018-05-19 12:00:00	123
0418-0012	2018-05-19 12:15:00	319
0418-0012	2018-05-19 12:30:00	0
0418-0012	2018-05-19 12:45:00	677
0418-0012	2018-05-19 13:00:00	669
0418-0012	2018-05-19 13:15:00	44
0418-0012	2018-05-19 13:30:00	0
0418-0012	2018-05-19 13:45:00	7
0418-0012	2018-05-19 14:00:00	381
0418-0012	2018-05-19 14:15:00	77
0418-0012	2018-05-19 14:30:00	13
0418-0012	2018-05-19 14:45:00	22
0418-0012	2018-05-19 15:00:00	225
0418-0012	2018-05-19 15:15:00	232
0418-0012	2018-05-19 15:30:00	211
0418-0012	2018-05-19 15:45:00	296
0418-0012	2018-05-19 16:00:00	355
0418-0012	2018-05-19 16:15:00	403
0418-0012	2018-05-19 16:30:00	401
0418-0012	2018-05-19 16:45:00	106
0418-0012	2018-05-19 17:00:00	0
0418-0012	2018-05-19 17:15:00	0
0418-0012	2018-05-19 17:30:00	0
0418-0012	2018-05-19 17:45:00	0
0418-0012	2018-05-19 18:00:00	0
0418-0012	2018-05-19 18:15:00	0
0418-0012	2018-05-19 18:30:00	0
0418-0012	2018-05-19 18:45:00	0
0418-0012	2018-05-19 19:00:00	0
0418-0012	2018-05-19 19:15:00	8
0418-0012	2018-05-19 19:30:00	0
0418-0012	2018-05-19 19:45:00	0
0418-0012	2018-05-19 20:00:00	0
0418-0012	2018-05-19 20:15:00	0
0418-0012	2018-05-19 20:30:00	0
0418-0012	2018-05-19 20:45:00	0
0418-0012	2018-05-19 21:00:00	0
0418-0012	2018-05-19 21:15:00	0
0418-0012	2018-05-19 21:30:00	0
0418-0012	2018-05-19 21:45:00	100
0418-0012	2018-05-19 22:00:00	45
0418-0012	2018-05-19 22:15:00	245
0418-0012	2018-05-19 22:30:00	0
0418-0012	2018-05-19 22:45:00	31
0418-0012	2018-05-19 23:00:00	37
0418-0012	2018-05-19 23:15:00	6
0418-0012	2018-05-19 23:30:00	0
0418-0012	2018-05-19 23:45:00	9
0418-0012	2018-05-20 00:00:00	0
0418-0012	2018-05-20 00:15:00	0
0418-0012	2018-05-20 00:30:00	25
0418-0012	2018-05-20 00:45:00	254
0418-0012	2018-05-20 01:00:00	62
0418-0012	2018-05-20 01:15:00	228
0418-0012	2018-05-20 01:30:00	48
0418-0012	2018-05-20 01:45:00	13
0418-0012	2018-05-20 02:00:00	0
0418-0012	2018-05-20 02:15:00	0
0418-0012	2018-05-20 02:30:00	0
0418-0012	2018-05-20 02:45:00	20
0418-0012	2018-05-20 03:00:00	0
0418-0012	2018-05-20 03:15:00	0
0418-0012	2018-05-20 03:30:00	0
0418-0012	2018-05-20 03:45:00	0
0418-0012	2018-05-20 04:00:00	6
0418-0012	2018-05-20 04:15:00	0
0418-0012	2018-05-20 04:30:00	11
0418-0012	2018-05-20 04:45:00	53
0418-0012	2018-05-20 05:00:00	0
0418-0012	2018-05-20 05:15:00	0
0418-0012	2018-05-20 05:30:00	0
0418-0012	2018-05-20 05:45:00	0
0418-0012	2018-05-20 06:00:00	0
0418-0012	2018-05-20 06:15:00	14
0418-0012	2018-05-20 06:30:00	0
0418-0012	2018-05-20 06:45:00	0
0418-0012	2018-05-20 07:00:00	14
0418-0012	2018-05-20 07:15:00	0
0418-0012	2018-05-20 07:30:00	0
0418-0012	2018-05-20 07:45:00	0
0418-0012	2018-05-20 08:00:00	0
0418-0012	2018-05-20 08:15:00	0
0418-0012	2018-05-20 08:30:00	0
0418-0012	2018-05-20 08:45:00	0
0418-0012	2018-05-20 09:00:00	0
0418-0012	2018-05-20 09:15:00	0
0418-0012	2018-05-20 09:30:00	0
0418-0012	2018-05-20 09:45:00	0
0418-0012	2018-05-20 10:00:00	0
0418-0012	2018-05-20 10:15:00	0
0418-0012	2018-05-20 10:30:00	36
0418-0012	2018-05-20 10:45:00	0
0418-0012	2018-05-20 11:00:00	0
0418-0012	2018-05-20 11:15:00	0
0418-0012	2018-05-20 11:30:00	77
0418-0012	2018-05-20 11:45:00	167
0418-0012	2018-05-20 12:00:00	514
0418-0012	2018-05-20 12:15:00	74
0418-0012	2018-05-20 12:30:00	15
0418-0012	2018-05-20 12:45:00	36
0418-0012	2018-05-20 13:00:00	0
0418-0012	2018-05-20 13:15:00	180
0418-0012	2018-05-20 13:30:00	33
0418-0012	2018-05-20 13:45:00	7
0418-0012	2018-05-20 14:00:00	113
0418-0012	2018-05-20 14:15:00	111
0418-0012	2018-05-20 14:30:00	0
0418-0012	2018-05-20 14:45:00	666
0418-0012	2018-05-20 15:00:00	368
0418-0012	2018-05-20 15:15:00	473
0418-0012	2018-05-20 15:30:00	360
0418-0012	2018-05-20 15:45:00	0
0418-0012	2018-05-20 16:00:00	50
0418-0012	2018-05-20 16:15:00	23
0418-0012	2018-05-20 16:30:00	0
0418-0012	2018-05-20 16:45:00	0
0418-0012	2018-05-20 17:00:00	0
0418-0012	2018-05-20 17:15:00	131
0418-0012	2018-05-20 17:30:00	0
0418-0012	2018-05-20 17:45:00	0
0418-0012	2018-05-20 18:00:00	0
0418-0012	2018-05-20 18:15:00	0
0418-0012	2018-05-20 18:30:00	0
0418-0012	2018-05-20 18:45:00	0
0418-0012	2018-05-20 19:00:00	8
0418-0012	2018-05-20 19:15:00	136
0418-0012	2018-05-20 19:30:00	24
0418-0012	2018-05-20 19:45:00	0
0418-0012	2018-05-20 20:00:00	60
0418-0012	2018-05-20 20:15:00	118
0418-0012	2018-05-20 20:30:00	471
0418-0012	2018-05-20 20:45:00	153
0418-0012	2018-05-20 21:00:00	745
0418-0012	2018-05-20 21:15:00	737
0418-0012	2018-05-20 21:30:00	0
0418-0012	2018-05-20 21:45:00	17
0418-0012	2018-05-20 22:00:00	13
0418-0012	2018-05-20 22:15:00	7
0418-0012	2018-05-20 22:30:00	0
0418-0012	2018-05-20 22:45:00	0
0418-0012	2018-05-20 23:00:00	11
0418-0012	2018-05-20 23:15:00	175
0418-0012	2018-05-20 23:30:00	16
0418-0012	2018-05-20 23:45:00	0
0418-0012	2018-05-21 00:00:00	6
0418-0012	2018-05-21 00:15:00	28
0418-0012	2018-05-21 00:30:00	0
0418-0012	2018-05-21 00:45:00	0
0418-0012	2018-05-21 01:00:00	0
0418-0012	2018-05-21 01:15:00	66
0418-0012	2018-05-21 01:30:00	0
0418-0012	2018-05-21 01:45:00	21
0418-0012	2018-05-21 02:00:00	0
0418-0012	2018-05-21 02:15:00	0
0418-0012	2018-05-21 02:30:00	0
0418-0012	2018-05-21 02:45:00	0
0418-0012	2018-05-21 03:00:00	0
0418-0012	2018-05-21 03:15:00	0
0418-0012	2018-05-21 03:30:00	0
0418-0012	2018-05-21 03:45:00	0
0418-0012	2018-05-21 04:00:00	10
0418-0012	2018-05-21 04:15:00	0
0418-0012	2018-05-21 04:30:00	0
0418-0012	2018-05-21 04:45:00	0
0418-0012	2018-05-21 05:00:00	0
0418-0012	2018-05-21 05:15:00	0
0418-0012	2018-05-21 05:30:00	0
0418-0012	2018-05-21 05:45:00	0
0418-0012	2018-05-21 06:00:00	0
0418-0012	2018-05-21 06:15:00	0
0418-0012	2018-05-21 06:30:00	0
0418-0012	2018-05-21 06:45:00	0
0418-0012	2018-05-21 07:00:00	0
0418-0012	2018-05-21 07:15:00	0
0418-0012	2018-05-21 07:30:00	27
0418-0012	2018-05-21 07:45:00	0
0418-0012	2018-05-21 08:00:00	343
0418-0012	2018-05-21 08:15:00	627
0418-0012	2018-05-21 08:30:00	407
0418-0012	2018-05-21 08:45:00	176
0418-0012	2018-05-21 09:00:00	292
0418-0012	2018-05-21 09:15:00	232
0418-0012	2018-05-21 09:30:00	0
0418-0012	2018-05-21 09:45:00	212
0418-0012	2018-05-21 10:00:00	57
0418-0012	2018-05-21 10:15:00	0
0418-0012	2018-05-21 10:30:00	17
0418-0012	2018-05-21 10:45:00	53
0418-0012	2018-05-21 11:00:00	0
0418-0012	2018-05-21 11:15:00	0
0418-0012	2018-05-21 11:30:00	6
0418-0012	2018-05-21 11:45:00	0
0418-0012	2018-05-21 12:00:00	960
0418-0012	2018-05-21 12:15:00	379
0418-0012	2018-05-21 12:30:00	0
0418-0012	2018-05-21 12:45:00	209
0418-0012	2018-05-21 13:00:00	1397
0418-0012	2018-05-21 13:15:00	40
0418-0012	2018-05-21 13:30:00	0
0418-0012	2018-05-21 13:45:00	0
0418-0012	2018-05-21 14:00:00	0
0418-0012	2018-05-21 14:15:00	13
0418-0012	2018-05-21 14:30:00	0
0418-0012	2018-05-21 14:45:00	15
0418-0012	2018-05-21 15:00:00	9
0418-0012	2018-05-21 15:15:00	0
0418-0012	2018-05-21 15:30:00	0
0418-0012	2018-05-21 15:45:00	6
0418-0012	2018-05-21 16:00:00	0
0418-0012	2018-05-21 16:15:00	7
0418-0012	2018-05-21 16:30:00	64
0418-0012	2018-05-21 16:45:00	13
0418-0012	2018-05-21 17:00:00	0
0418-0012	2018-05-21 17:15:00	6
0418-0012	2018-05-21 17:30:00	0
0418-0012	2018-05-21 17:45:00	5
0418-0012	2018-05-21 18:00:00	0
0418-0012	2018-05-21 18:15:00	0
0418-0012	2018-05-21 18:30:00	0
0418-0012	2018-05-21 18:45:00	30
0418-0012	2018-05-21 19:00:00	0
0418-0012	2018-05-21 19:15:00	190
0418-0012	2018-05-21 19:30:00	440
0418-0012	2018-05-21 19:45:00	0
0418-0012	2018-05-21 20:00:00	501
0418-0012	2018-05-21 20:15:00	337
0418-0012	2018-05-21 20:30:00	0
0418-0012	2018-05-21 20:45:00	596
0418-0012	2018-05-21 21:00:00	12
0418-0012	2018-05-21 21:15:00	0
0418-0012	2018-05-21 21:30:00	0
0418-0012	2018-05-21 21:45:00	0
0418-0012	2018-05-21 22:00:00	0
0418-0012	2018-05-21 22:15:00	0
0418-0012	2018-05-21 22:30:00	0
0418-0012	2018-05-21 22:45:00	0
0418-0012	2018-05-21 23:00:00	0
0418-0012	2018-05-21 23:15:00	0
0418-0012	2018-05-21 23:30:00	462
0418-0012	2018-05-21 23:45:00	198
0418-0012	2018-05-22 00:00:00	8
0418-0012	2018-05-22 00:15:00	49
0418-0012	2018-05-22 00:30:00	234
0418-0012	2018-05-22 00:45:00	92
0418-0012	2018-05-22 01:00:00	141
0418-0012	2018-05-22 01:15:00	10
0418-0012	2018-05-22 01:30:00	0
0418-0012	2018-05-22 01:45:00	0
0418-0012	2018-05-22 02:00:00	0
0418-0012	2018-05-22 02:15:00	19
0418-0012	2018-05-22 02:30:00	0
0418-0012	2018-05-22 02:45:00	0
0418-0012	2018-05-22 03:00:00	0
0418-0012	2018-05-22 03:15:00	0
0418-0012	2018-05-22 03:30:00	0
0418-0012	2018-05-22 03:45:00	0
0418-0012	2018-05-22 04:00:00	0
0418-0012	2018-05-22 04:15:00	16
0418-0012	2018-05-22 04:30:00	0
0418-0012	2018-05-22 04:45:00	17
0418-0012	2018-05-22 05:00:00	0
0418-0012	2018-05-22 05:15:00	9
0418-0012	2018-05-22 05:30:00	0
0418-0012	2018-05-22 05:45:00	0
0418-0012	2018-05-22 06:00:00	0
0418-0012	2018-05-22 06:15:00	0
0418-0012	2018-05-22 06:30:00	9
0418-0012	2018-05-22 06:45:00	19
0418-0012	2018-05-22 07:00:00	0
0418-0012	2018-05-22 07:15:00	0
0418-0012	2018-05-22 07:30:00	5
0418-0012	2018-05-22 07:45:00	9
0418-0012	2018-05-22 08:00:00	0
0418-0012	2018-05-22 08:15:00	114
0418-0012	2018-05-22 08:30:00	484
0418-0012	2018-05-22 08:45:00	0
0418-0012	2018-05-22 09:00:00	167
0418-0012	2018-05-22 09:15:00	88
0418-0012	2018-05-22 09:30:00	18
0418-0012	2018-05-22 09:45:00	0
0418-0012	2018-05-22 10:00:00	7
0418-0012	2018-05-22 10:15:00	12
0418-0012	2018-05-22 10:30:00	0
0418-0012	2018-05-22 10:45:00	0
0418-0012	2018-05-22 11:00:00	0
0418-0012	2018-05-22 11:15:00	0
0418-0012	2018-05-22 11:30:00	136
0418-0012	2018-05-22 11:45:00	93
0418-0012	2018-05-22 12:00:00	0
0418-0012	2018-05-22 12:15:00	4
0418-0012	2018-05-22 12:30:00	748
0418-0012	2018-05-22 12:45:00	22
0418-0012	2018-05-22 13:00:00	178
0418-0012	2018-05-22 13:15:00	974
0418-0012	2018-05-22 13:30:00	136
0418-0012	2018-05-22 13:45:00	55
0418-0012	2018-05-22 14:00:00	33
0418-0012	2018-05-22 14:15:00	0
0418-0012	2018-05-22 14:30:00	0
0418-0012	2018-05-22 14:45:00	4
0418-0012	2018-05-22 15:00:00	8
0418-0012	2018-05-22 15:15:00	0
0418-0012	2018-05-22 15:30:00	0
0418-0012	2018-05-22 15:45:00	80
0418-0012	2018-05-22 16:00:00	0
0418-0012	2018-05-22 16:15:00	0
0418-0012	2018-05-22 16:30:00	13
0418-0012	2018-05-22 16:45:00	0
0418-0012	2018-05-22 17:00:00	13
0418-0012	2018-05-22 17:15:00	0
0418-0012	2018-05-22 17:30:00	0
0418-0012	2018-05-22 17:45:00	0
0418-0012	2018-05-22 18:00:00	0
0418-0012	2018-05-22 18:15:00	25
0418-0012	2018-05-22 18:30:00	100
0418-0012	2018-05-22 18:45:00	122
0418-0012	2018-05-22 19:00:00	33
0418-0012	2018-05-22 19:15:00	90
0418-0012	2018-05-22 19:30:00	25
0418-0012	2018-05-22 19:45:00	17
0418-0012	2018-05-22 20:00:00	63
0418-0012	2018-05-22 20:15:00	0
0418-0012	2018-05-22 20:30:00	0
0418-0012	2018-05-22 20:45:00	0
0418-0012	2018-05-22 21:00:00	19
0418-0012	2018-05-22 21:15:00	107
0418-0012	2018-05-22 21:30:00	202
0418-0012	2018-05-22 21:45:00	364
0418-0012	2018-05-22 22:00:00	176
0418-0012	2018-05-22 22:15:00	0
0418-0012	2018-05-22 22:30:00	16
0418-0012	2018-05-22 22:45:00	64
0418-0012	2018-05-22 23:00:00	4
0418-0012	2018-05-22 23:15:00	96
0418-0012	2018-05-22 23:30:00	208
0418-0012	2018-05-22 23:45:00	177
0418-0012	2018-05-23 00:00:00	114
0418-0012	2018-05-23 00:15:00	24
0418-0012	2018-05-23 00:30:00	0
0418-0012	2018-05-23 00:45:00	0
0418-0012	2018-05-23 01:00:00	4
0418-0012	2018-05-23 01:15:00	0
0418-0012	2018-05-23 01:30:00	0
0418-0012	2018-05-23 01:45:00	0
0418-0012	2018-05-23 02:00:00	0
0418-0012	2018-05-23 02:15:00	0
0418-0012	2018-05-23 02:30:00	0
0418-0012	2018-05-23 02:45:00	0
0418-0012	2018-05-23 03:00:00	0
0418-0012	2018-05-23 03:15:00	6
0418-0012	2018-05-23 03:30:00	0
0418-0012	2018-05-23 03:45:00	14
0418-0012	2018-05-23 04:00:00	0
0418-0012	2018-05-23 04:15:00	0
0418-0012	2018-05-23 04:30:00	0
0418-0012	2018-05-23 04:45:00	0
0418-0012	2018-05-23 05:00:00	0
0418-0012	2018-05-23 05:15:00	0
0418-0012	2018-05-23 05:30:00	0
0418-0012	2018-05-23 05:45:00	0
0418-0012	2018-05-23 06:00:00	0
0418-0012	2018-05-23 06:15:00	0
0418-0012	2018-05-23 06:30:00	21
0418-0012	2018-05-23 06:45:00	0
0418-0012	2018-05-23 07:00:00	0
0418-0012	2018-05-23 07:15:00	9
0418-0012	2018-05-23 07:30:00	0
0418-0012	2018-05-23 07:45:00	280
0418-0012	2018-05-23 08:00:00	340
0418-0012	2018-05-23 08:15:00	823
0418-0012	2018-05-23 08:30:00	66
0418-0012	2018-05-23 08:45:00	374
0418-0012	2018-05-23 09:00:00	344
0418-0012	2018-05-23 09:15:00	45
0418-0012	2018-05-23 09:30:00	26
0418-0012	2018-05-23 09:45:00	176
0418-0012	2018-05-23 10:00:00	0
0418-0012	2018-05-23 10:15:00	108
0418-0012	2018-05-23 10:30:00	120
0418-0012	2018-05-23 10:45:00	0
0418-0012	2018-05-23 11:00:00	0
0418-0012	2018-05-23 11:15:00	0
0418-0012	2018-05-23 11:30:00	10
0418-0012	2018-05-23 11:45:00	0
0418-0012	2018-05-23 12:00:00	269
0418-0012	2018-05-23 12:15:00	1167
0418-0012	2018-05-23 12:30:00	17
0418-0012	2018-05-23 12:45:00	7
0418-0012	2018-05-23 13:00:00	329
0418-0012	2018-05-23 13:15:00	133
0418-0012	2018-05-23 13:30:00	1129
0418-0012	2018-05-23 13:45:00	0
0418-0012	2018-05-23 14:00:00	0
0418-0012	2018-05-23 14:15:00	7
0418-0012	2018-05-23 14:30:00	8
0418-0012	2018-05-23 14:45:00	7
0418-0012	2018-05-23 15:00:00	0
0418-0012	2018-05-23 15:15:00	0
0418-0012	2018-05-23 15:30:00	22
0418-0012	2018-05-23 15:45:00	0
0418-0012	2018-05-23 16:00:00	0
0418-0012	2018-05-23 16:15:00	0
0418-0012	2018-05-23 16:30:00	0
0418-0012	2018-05-23 16:45:00	5
0418-0012	2018-05-23 17:00:00	0
0418-0012	2018-05-23 17:15:00	0
0418-0012	2018-05-23 17:30:00	7
0418-0012	2018-05-23 17:45:00	0
0418-0012	2018-05-23 18:00:00	26
0418-0012	2018-05-23 18:15:00	0
0418-0012	2018-05-23 18:30:00	6
0418-0012	2018-05-23 18:45:00	319
0418-0012	2018-05-23 19:00:00	185
0418-0012	2018-05-23 19:15:00	91
0418-0012	2018-05-23 19:30:00	520
0418-0012	2018-05-23 19:45:00	818
0418-0012	2018-05-23 20:00:00	1077
0418-0012	2018-05-23 20:15:00	1347
0418-0012	2018-05-23 20:30:00	1022
0418-0012	2018-05-23 20:45:00	278
0418-0012	2018-05-23 21:00:00	259
0418-0012	2018-05-23 21:15:00	140
0418-0012	2018-05-23 21:30:00	292
0418-0012	2018-05-23 21:45:00	0
0418-0012	2018-05-23 22:00:00	0
0418-0012	2018-05-23 22:15:00	0
0418-0012	2018-05-23 22:30:00	0
0418-0012	2018-05-23 22:45:00	0
0418-0012	2018-05-23 23:00:00	0
0418-0012	2018-05-23 23:15:00	0
0418-0012	2018-05-23 23:30:00	0
0418-0012	2018-05-23 23:45:00	0
