## Supplementary Data 2 for "Digital phenotyping by consumer wearables identifies sleep-associated markers of cardiovascular disease risk and biological aging": ActivityTable_0418-0030-NHC.tsv

0418-0030	2018-05-04 00:00:00	0
0418-0030	2018-05-04 00:15:00	0
0418-0030	2018-05-04 00:30:00	0
0418-0030	2018-05-04 00:45:00	0
0418-0030	2018-05-04 01:00:00	0
0418-0030	2018-05-04 01:15:00	0
0418-0030	2018-05-04 01:30:00	0
0418-0030	2018-05-04 01:45:00	0
0418-0030	2018-05-04 02:00:00	0
0418-0030	2018-05-04 02:15:00	0
0418-0030	2018-05-04 02:30:00	0
0418-0030	2018-05-04 02:45:00	0
0418-0030	2018-05-04 03:00:00	0
0418-0030	2018-05-04 03:15:00	0
0418-0030	2018-05-04 03:30:00	0
0418-0030	2018-05-04 03:45:00	0
0418-0030	2018-05-04 04:00:00	0
0418-0030	2018-05-04 04:15:00	0
0418-0030	2018-05-04 04:30:00	0
0418-0030	2018-05-04 04:45:00	0
0418-0030	2018-05-04 05:00:00	0
0418-0030	2018-05-04 05:15:00	0
0418-0030	2018-05-04 05:30:00	0
0418-0030	2018-05-04 05:45:00	0
0418-0030	2018-05-04 06:00:00	0
0418-0030	2018-05-04 06:15:00	0
0418-0030	2018-05-04 06:30:00	0
0418-0030	2018-05-04 06:45:00	0
0418-0030	2018-05-04 07:00:00	0
0418-0030	2018-05-04 07:15:00	0
0418-0030	2018-05-04 07:30:00	0
0418-0030	2018-05-04 07:45:00	0
0418-0030	2018-05-04 08:00:00	0
0418-0030	2018-05-04 08:15:00	0
0418-0030	2018-05-04 08:30:00	0
0418-0030	2018-05-04 08:45:00	0
0418-0030	2018-05-04 09:00:00	0
0418-0030	2018-05-04 09:15:00	0
0418-0030	2018-05-04 09:30:00	0
0418-0030	2018-05-04 09:45:00	0
0418-0030	2018-05-04 10:00:00	0
0418-0030	2018-05-04 10:15:00	0
0418-0030	2018-05-04 10:30:00	0
0418-0030	2018-05-04 10:45:00	0
0418-0030	2018-05-04 11:00:00	0
0418-0030	2018-05-04 11:15:00	0
0418-0030	2018-05-04 11:30:00	77
0418-0030	2018-05-04 11:45:00	0
0418-0030	2018-05-04 12:00:00	122
0418-0030	2018-05-04 12:15:00	614
0418-0030	2018-05-04 12:30:00	7
0418-0030	2018-05-04 12:45:00	293
0418-0030	2018-05-04 13:00:00	80
0418-0030	2018-05-04 13:15:00	0
0418-0030	2018-05-04 13:30:00	114
0418-0030	2018-05-04 13:45:00	542
0418-0030	2018-05-04 14:00:00	520
0418-0030	2018-05-04 14:15:00	0
0418-0030	2018-05-04 14:30:00	10
0418-0030	2018-05-04 14:45:00	55
0418-0030	2018-05-04 15:00:00	12
0418-0030	2018-05-04 15:15:00	12
0418-0030	2018-05-04 15:30:00	0
0418-0030	2018-05-04 15:45:00	27
0418-0030	2018-05-04 16:00:00	42
0418-0030	2018-05-04 16:15:00	26
0418-0030	2018-05-04 16:30:00	70
0418-0030	2018-05-04 16:45:00	150
0418-0030	2018-05-04 17:00:00	95
0418-0030	2018-05-04 17:15:00	17
0418-0030	2018-05-04 17:30:00	0
0418-0030	2018-05-04 17:45:00	297
0418-0030	2018-05-04 18:00:00	359
0418-0030	2018-05-04 18:15:00	1145
0418-0030	2018-05-04 18:30:00	1260
0418-0030	2018-05-04 18:45:00	105
0418-0030	2018-05-04 19:00:00	17
0418-0030	2018-05-04 19:15:00	0
0418-0030	2018-05-04 19:30:00	0
0418-0030	2018-05-04 19:45:00	64
0418-0030	2018-05-04 20:00:00	0
0418-0030	2018-05-04 20:15:00	0
0418-0030	2018-05-04 20:30:00	4
0418-0030	2018-05-04 20:45:00	43
0418-0030	2018-05-04 21:00:00	155
0418-0030	2018-05-04 21:15:00	108
0418-0030	2018-05-04 21:30:00	35
0418-0030	2018-05-04 21:45:00	77
0418-0030	2018-05-04 22:00:00	34
0418-0030	2018-05-04 22:15:00	43
0418-0030	2018-05-04 22:30:00	0
0418-0030	2018-05-04 22:45:00	0
0418-0030	2018-05-04 23:00:00	22
0418-0030	2018-05-04 23:15:00	72
0418-0030	2018-05-04 23:30:00	34
0418-0030	2018-05-04 23:45:00	0
0418-0030	2018-05-05 00:00:00	0
0418-0030	2018-05-05 00:15:00	56
0418-0030	2018-05-05 00:30:00	19
0418-0030	2018-05-05 00:45:00	0
0418-0030	2018-05-05 01:00:00	0
0418-0030	2018-05-05 01:15:00	0
0418-0030	2018-05-05 01:30:00	0
0418-0030	2018-05-05 01:45:00	0
0418-0030	2018-05-05 02:00:00	0
0418-0030	2018-05-05 02:15:00	0
0418-0030	2018-05-05 02:30:00	0
0418-0030	2018-05-05 02:45:00	0
0418-0030	2018-05-05 03:00:00	0
0418-0030	2018-05-05 03:15:00	0
0418-0030	2018-05-05 03:30:00	0
0418-0030	2018-05-05 03:45:00	0
0418-0030	2018-05-05 04:00:00	0
0418-0030	2018-05-05 04:15:00	0
0418-0030	2018-05-05 04:30:00	0
0418-0030	2018-05-05 04:45:00	0
0418-0030	2018-05-05 05:00:00	0
0418-0030	2018-05-05 05:15:00	0
0418-0030	2018-05-05 05:30:00	0
0418-0030	2018-05-05 05:45:00	0
0418-0030	2018-05-05 06:00:00	10
0418-0030	2018-05-05 06:15:00	47
0418-0030	2018-05-05 06:30:00	9
0418-0030	2018-05-05 06:45:00	0
0418-0030	2018-05-05 07:00:00	0
0418-0030	2018-05-05 07:15:00	0
0418-0030	2018-05-05 07:30:00	11
0418-0030	2018-05-05 07:45:00	0
0418-0030	2018-05-05 08:00:00	0
0418-0030	2018-05-05 08:15:00	0
0418-0030	2018-05-05 08:30:00	0
0418-0030	2018-05-05 08:45:00	84
0418-0030	2018-05-05 09:00:00	0
0418-0030	2018-05-05 09:15:00	0
0418-0030	2018-05-05 09:30:00	158
0418-0030	2018-05-05 09:45:00	188
0418-0030	2018-05-05 10:00:00	227
0418-0030	2018-05-05 10:15:00	111
0418-0030	2018-05-05 10:30:00	18
0418-0030	2018-05-05 10:45:00	68
0418-0030	2018-05-05 11:00:00	463
0418-0030	2018-05-05 11:15:00	362
0418-0030	2018-05-05 11:30:00	0
0418-0030	2018-05-05 11:45:00	0
0418-0030	2018-05-05 12:00:00	85
0418-0030	2018-05-05 12:15:00	17
0418-0030	2018-05-05 12:30:00	0
0418-0030	2018-05-05 12:45:00	0
0418-0030	2018-05-05 13:00:00	0
0418-0030	2018-05-05 13:15:00	0
0418-0030	2018-05-05 13:30:00	0
0418-0030	2018-05-05 13:45:00	73
0418-0030	2018-05-05 14:00:00	897
0418-0030	2018-05-05 14:15:00	534
0418-0030	2018-05-05 14:30:00	0
0418-0030	2018-05-05 14:45:00	45
0418-0030	2018-05-05 15:00:00	0
0418-0030	2018-05-05 15:15:00	459
0418-0030	2018-05-05 15:30:00	549
0418-0030	2018-05-05 15:45:00	891
0418-0030	2018-05-05 16:00:00	703
0418-0030	2018-05-05 16:15:00	111
0418-0030	2018-05-05 16:30:00	79
0418-0030	2018-05-05 16:45:00	22
0418-0030	2018-05-05 17:00:00	64
0418-0030	2018-05-05 17:15:00	38
0418-0030	2018-05-05 17:30:00	39
0418-0030	2018-05-05 17:45:00	46
0418-0030	2018-05-05 18:00:00	140
0418-0030	2018-05-05 18:15:00	5
0418-0030	2018-05-05 18:30:00	86
0418-0030	2018-05-05 18:45:00	140
0418-0030	2018-05-05 19:00:00	17
0418-0030	2018-05-05 19:15:00	67
0418-0030	2018-05-05 19:30:00	24
0418-0030	2018-05-05 19:45:00	151
0418-0030	2018-05-05 20:00:00	43
0418-0030	2018-05-05 20:15:00	26
0418-0030	2018-05-05 20:30:00	34
0418-0030	2018-05-05 20:45:00	65
0418-0030	2018-05-05 21:00:00	0
0418-0030	2018-05-05 21:15:00	44
0418-0030	2018-05-05 21:30:00	62
0418-0030	2018-05-05 21:45:00	0
0418-0030	2018-05-05 22:00:00	4
0418-0030	2018-05-05 22:15:00	0
0418-0030	2018-05-05 22:30:00	183
0418-0030	2018-05-05 22:45:00	23
0418-0030	2018-05-05 23:00:00	0
0418-0030	2018-05-05 23:15:00	4
0418-0030	2018-05-05 23:30:00	0
0418-0030	2018-05-05 23:45:00	129
0418-0030	2018-05-06 00:00:00	22
0418-0030	2018-05-06 00:15:00	82
0418-0030	2018-05-06 00:30:00	33
0418-0030	2018-05-06 00:45:00	0
0418-0030	2018-05-06 01:00:00	0
0418-0030	2018-05-06 01:15:00	0
0418-0030	2018-05-06 01:30:00	0
0418-0030	2018-05-06 01:45:00	0
0418-0030	2018-05-06 02:00:00	0
0418-0030	2018-05-06 02:15:00	0
0418-0030	2018-05-06 02:30:00	0
0418-0030	2018-05-06 02:45:00	0
0418-0030	2018-05-06 03:00:00	0
0418-0030	2018-05-06 03:15:00	0
0418-0030	2018-05-06 03:30:00	0
0418-0030	2018-05-06 03:45:00	0
0418-0030	2018-05-06 04:00:00	0
0418-0030	2018-05-06 04:15:00	0
0418-0030	2018-05-06 04:30:00	0
0418-0030	2018-05-06 04:45:00	0
0418-0030	2018-05-06 05:00:00	0
0418-0030	2018-05-06 05:15:00	0
0418-0030	2018-05-06 05:30:00	0
0418-0030	2018-05-06 05:45:00	0
0418-0030	2018-05-06 06:00:00	0
0418-0030	2018-05-06 06:15:00	0
0418-0030	2018-05-06 06:30:00	0
0418-0030	2018-05-06 06:45:00	0
0418-0030	2018-05-06 07:00:00	0
0418-0030	2018-05-06 07:15:00	0
0418-0030	2018-05-06 07:30:00	0
0418-0030	2018-05-06 07:45:00	0
0418-0030	2018-05-06 08:00:00	0
0418-0030	2018-05-06 08:15:00	0
0418-0030	2018-05-06 08:30:00	30
0418-0030	2018-05-06 08:45:00	11
0418-0030	2018-05-06 09:00:00	38
0418-0030	2018-05-06 09:15:00	0
0418-0030	2018-05-06 09:30:00	0
0418-0030	2018-05-06 09:45:00	0
0418-0030	2018-05-06 10:00:00	0
0418-0030	2018-05-06 10:15:00	0
0418-0030	2018-05-06 10:30:00	0
0418-0030	2018-05-06 10:45:00	0
0418-0030	2018-05-06 11:00:00	0
0418-0030	2018-05-06 11:15:00	0
0418-0030	2018-05-06 11:30:00	0
0418-0030	2018-05-06 11:45:00	565
0418-0030	2018-05-06 12:00:00	0
0418-0030	2018-05-06 12:15:00	73
0418-0030	2018-05-06 12:30:00	736
0418-0030	2018-05-06 12:45:00	24
0418-0030	2018-05-06 13:00:00	53
0418-0030	2018-05-06 13:15:00	36
0418-0030	2018-05-06 13:30:00	204
0418-0030	2018-05-06 13:45:00	9
0418-0030	2018-05-06 14:00:00	237
0418-0030	2018-05-06 14:15:00	0
0418-0030	2018-05-06 14:30:00	20
0418-0030	2018-05-06 14:45:00	144
0418-0030	2018-05-06 15:00:00	346
0418-0030	2018-05-06 15:15:00	294
0418-0030	2018-05-06 15:30:00	403
0418-0030	2018-05-06 15:45:00	130
0418-0030	2018-05-06 16:00:00	0
0418-0030	2018-05-06 16:15:00	0
0418-0030	2018-05-06 16:30:00	0
0418-0030	2018-05-06 16:45:00	0
0418-0030	2018-05-06 17:00:00	7
0418-0030	2018-05-06 17:15:00	266
0418-0030	2018-05-06 17:30:00	193
0418-0030	2018-05-06 17:45:00	305
0418-0030	2018-05-06 18:00:00	245
0418-0030	2018-05-06 18:15:00	108
0418-0030	2018-05-06 18:30:00	8
0418-0030	2018-05-06 18:45:00	82
0418-0030	2018-05-06 19:00:00	52
0418-0030	2018-05-06 19:15:00	11
0418-0030	2018-05-06 19:30:00	124
0418-0030	2018-05-06 19:45:00	197
0418-0030	2018-05-06 20:00:00	82
0418-0030	2018-05-06 20:15:00	71
0418-0030	2018-05-06 20:30:00	21
0418-0030	2018-05-06 20:45:00	125
0418-0030	2018-05-06 21:00:00	233
0418-0030	2018-05-06 21:15:00	235
0418-0030	2018-05-06 21:30:00	208
0418-0030	2018-05-06 21:45:00	1006
0418-0030	2018-05-06 22:00:00	108
0418-0030	2018-05-06 22:15:00	50
0418-0030	2018-05-06 22:30:00	12
0418-0030	2018-05-06 22:45:00	95
0418-0030	2018-05-06 23:00:00	46
0418-0030	2018-05-06 23:15:00	47
0418-0030	2018-05-06 23:30:00	0
0418-0030	2018-05-06 23:45:00	0
0418-0030	2018-05-07 00:00:00	0
0418-0030	2018-05-07 00:15:00	0
0418-0030	2018-05-07 00:30:00	0
0418-0030	2018-05-07 00:45:00	0
0418-0030	2018-05-07 01:00:00	0
0418-0030	2018-05-07 01:15:00	0
0418-0030	2018-05-07 01:30:00	0
0418-0030	2018-05-07 01:45:00	0
0418-0030	2018-05-07 02:00:00	0
0418-0030	2018-05-07 02:15:00	0
0418-0030	2018-05-07 02:30:00	0
0418-0030	2018-05-07 02:45:00	0
0418-0030	2018-05-07 03:00:00	0
0418-0030	2018-05-07 03:15:00	13
0418-0030	2018-05-07 03:30:00	0
0418-0030	2018-05-07 03:45:00	0
0418-0030	2018-05-07 04:00:00	0
0418-0030	2018-05-07 04:15:00	0
0418-0030	2018-05-07 04:30:00	0
0418-0030	2018-05-07 04:45:00	0
0418-0030	2018-05-07 05:00:00	7
0418-0030	2018-05-07 05:15:00	0
0418-0030	2018-05-07 05:30:00	0
0418-0030	2018-05-07 05:45:00	35
0418-0030	2018-05-07 06:00:00	185
0418-0030	2018-05-07 06:15:00	150
0418-0030	2018-05-07 06:30:00	0
0418-0030	2018-05-07 06:45:00	0
0418-0030	2018-05-07 07:00:00	0
0418-0030	2018-05-07 07:15:00	0
0418-0030	2018-05-07 07:30:00	0
0418-0030	2018-05-07 07:45:00	0
0418-0030	2018-05-07 08:00:00	189
0418-0030	2018-05-07 08:15:00	1543
0418-0030	2018-05-07 08:30:00	598
0418-0030	2018-05-07 08:45:00	141
0418-0030	2018-05-07 09:00:00	25
0418-0030	2018-05-07 09:15:00	9
0418-0030	2018-05-07 09:30:00	23
0418-0030	2018-05-07 09:45:00	81
0418-0030	2018-05-07 10:00:00	4
0418-0030	2018-05-07 10:15:00	195
0418-0030	2018-05-07 10:30:00	58
0418-0030	2018-05-07 10:45:00	11
0418-0030	2018-05-07 11:00:00	0
0418-0030	2018-05-07 11:15:00	12
0418-0030	2018-05-07 11:30:00	249
0418-0030	2018-05-07 11:45:00	622
0418-0030	2018-05-07 12:00:00	496
0418-0030	2018-05-07 12:15:00	106
0418-0030	2018-05-07 12:30:00	138
0418-0030	2018-05-07 12:45:00	227
0418-0030	2018-05-07 13:00:00	147
0418-0030	2018-05-07 13:15:00	33
0418-0030	2018-05-07 13:30:00	115
0418-0030	2018-05-07 13:45:00	150
0418-0030	2018-05-07 14:00:00	0
0418-0030	2018-05-07 14:15:00	71
0418-0030	2018-05-07 14:30:00	21
0418-0030	2018-05-07 14:45:00	14
0418-0030	2018-05-07 15:00:00	14
0418-0030	2018-05-07 15:15:00	52
0418-0030	2018-05-07 15:30:00	9
0418-0030	2018-05-07 15:45:00	21
0418-0030	2018-05-07 16:00:00	4
0418-0030	2018-05-07 16:15:00	64
0418-0030	2018-05-07 16:30:00	8
0418-0030	2018-05-07 16:45:00	0
0418-0030	2018-05-07 17:00:00	121
0418-0030	2018-05-07 17:15:00	68
0418-0030	2018-05-07 17:30:00	39
0418-0030	2018-05-07 17:45:00	131
0418-0030	2018-05-07 18:00:00	200
0418-0030	2018-05-07 18:15:00	389
0418-0030	2018-05-07 18:30:00	160
0418-0030	2018-05-07 18:45:00	0
0418-0030	2018-05-07 19:00:00	0
0418-0030	2018-05-07 19:15:00	0
0418-0030	2018-05-07 19:30:00	0
0418-0030	2018-05-07 19:45:00	167
0418-0030	2018-05-07 20:00:00	41
0418-0030	2018-05-07 20:15:00	36
0418-0030	2018-05-07 20:30:00	147
0418-0030	2018-05-07 20:45:00	19
0418-0030	2018-05-07 21:00:00	83
0418-0030	2018-05-07 21:15:00	0
0418-0030	2018-05-07 21:30:00	21
0418-0030	2018-05-07 21:45:00	0
0418-0030	2018-05-07 22:00:00	83
0418-0030	2018-05-07 22:15:00	10
0418-0030	2018-05-07 22:30:00	51
0418-0030	2018-05-07 22:45:00	31
0418-0030	2018-05-07 23:00:00	0
0418-0030	2018-05-07 23:15:00	0
0418-0030	2018-05-07 23:30:00	0
0418-0030	2018-05-07 23:45:00	0
0418-0030	2018-05-08 00:00:00	0
0418-0030	2018-05-08 00:15:00	0
0418-0030	2018-05-08 00:30:00	0
0418-0030	2018-05-08 00:45:00	0
0418-0030	2018-05-08 01:00:00	0
0418-0030	2018-05-08 01:15:00	0
0418-0030	2018-05-08 01:30:00	0
0418-0030	2018-05-08 01:45:00	0
0418-0030	2018-05-08 02:00:00	0
0418-0030	2018-05-08 02:15:00	0
0418-0030	2018-05-08 02:30:00	0
0418-0030	2018-05-08 02:45:00	0
0418-0030	2018-05-08 03:00:00	0
0418-0030	2018-05-08 03:15:00	21
0418-0030	2018-05-08 03:30:00	0
0418-0030	2018-05-08 03:45:00	0
0418-0030	2018-05-08 04:00:00	0
0418-0030	2018-05-08 04:15:00	5
0418-0030	2018-05-08 04:30:00	30
0418-0030	2018-05-08 04:45:00	7
0418-0030	2018-05-08 05:00:00	0
0418-0030	2018-05-08 05:15:00	0
0418-0030	2018-05-08 05:30:00	0
0418-0030	2018-05-08 05:45:00	61
0418-0030	2018-05-08 06:00:00	52
0418-0030	2018-05-08 06:15:00	192
0418-0030	2018-05-08 06:30:00	91
0418-0030	2018-05-08 06:45:00	0
0418-0030	2018-05-08 07:00:00	0
0418-0030	2018-05-08 07:15:00	0
0418-0030	2018-05-08 07:30:00	0
0418-0030	2018-05-08 07:45:00	0
0418-0030	2018-05-08 08:00:00	12
0418-0030	2018-05-08 08:15:00	1322
0418-0030	2018-05-08 08:30:00	1033
0418-0030	2018-05-08 08:45:00	9
0418-0030	2018-05-08 09:00:00	111
0418-0030	2018-05-08 09:15:00	31
0418-0030	2018-05-08 09:30:00	9
0418-0030	2018-05-08 09:45:00	39
0418-0030	2018-05-08 10:00:00	190
0418-0030	2018-05-08 10:15:00	54
0418-0030	2018-05-08 10:30:00	0
0418-0030	2018-05-08 10:45:00	0
0418-0030	2018-05-08 11:00:00	28
0418-0030	2018-05-08 11:15:00	0
0418-0030	2018-05-08 11:30:00	20
0418-0030	2018-05-08 11:45:00	15
0418-0030	2018-05-08 12:00:00	0
0418-0030	2018-05-08 12:15:00	0
0418-0030	2018-05-08 12:30:00	658
0418-0030	2018-05-08 12:45:00	309
0418-0030	2018-05-08 13:00:00	29
0418-0030	2018-05-08 13:15:00	0
0418-0030	2018-05-08 13:30:00	219
0418-0030	2018-05-08 13:45:00	8
0418-0030	2018-05-08 14:00:00	7
0418-0030	2018-05-08 14:15:00	16
0418-0030	2018-05-08 14:30:00	41
0418-0030	2018-05-08 14:45:00	0
0418-0030	2018-05-08 15:00:00	13
0418-0030	2018-05-08 15:15:00	52
0418-0030	2018-05-08 15:30:00	0
0418-0030	2018-05-08 15:45:00	0
0418-0030	2018-05-08 16:00:00	110
0418-0030	2018-05-08 16:15:00	234
0418-0030	2018-05-08 16:30:00	53
0418-0030	2018-05-08 16:45:00	28
0418-0030	2018-05-08 17:00:00	33
0418-0030	2018-05-08 17:15:00	29
0418-0030	2018-05-08 17:30:00	0
0418-0030	2018-05-08 17:45:00	37
0418-0030	2018-05-08 18:00:00	208
0418-0030	2018-05-08 18:15:00	1345
0418-0030	2018-05-08 18:30:00	984
0418-0030	2018-05-08 18:45:00	994
0418-0030	2018-05-08 19:00:00	0
0418-0030	2018-05-08 19:15:00	0
0418-0030	2018-05-08 19:30:00	0
0418-0030	2018-05-08 19:45:00	0
0418-0030	2018-05-08 20:00:00	0
0418-0030	2018-05-08 20:15:00	0
0418-0030	2018-05-08 20:30:00	0
0418-0030	2018-05-08 20:45:00	0
0418-0030	2018-05-08 21:00:00	0
0418-0030	2018-05-08 21:15:00	0
0418-0030	2018-05-08 21:30:00	0
0418-0030	2018-05-08 21:45:00	0
0418-0030	2018-05-08 22:00:00	0
0418-0030	2018-05-08 22:15:00	0
0418-0030	2018-05-08 22:30:00	8
0418-0030	2018-05-08 22:45:00	0
0418-0030	2018-05-08 23:00:00	0
0418-0030	2018-05-08 23:15:00	0
0418-0030	2018-05-08 23:30:00	0
0418-0030	2018-05-08 23:45:00	0
0418-0030	2018-05-09 00:00:00	0
0418-0030	2018-05-09 00:15:00	0
0418-0030	2018-05-09 00:30:00	0
0418-0030	2018-05-09 00:45:00	0
0418-0030	2018-05-09 01:00:00	0
0418-0030	2018-05-09 01:15:00	0
0418-0030	2018-05-09 01:30:00	0
0418-0030	2018-05-09 01:45:00	0
0418-0030	2018-05-09 02:00:00	0
0418-0030	2018-05-09 02:15:00	0
0418-0030	2018-05-09 02:30:00	0
0418-0030	2018-05-09 02:45:00	0
0418-0030	2018-05-09 03:00:00	0
0418-0030	2018-05-09 03:15:00	0
0418-0030	2018-05-09 03:30:00	0
0418-0030	2018-05-09 03:45:00	0
0418-0030	2018-05-09 04:00:00	0
0418-0030	2018-05-09 04:15:00	0
0418-0030	2018-05-09 04:30:00	0
0418-0030	2018-05-09 04:45:00	0
0418-0030	2018-05-09 05:00:00	0
0418-0030	2018-05-09 05:15:00	491
0418-0030	2018-05-09 05:30:00	734
0418-0030	2018-05-09 05:45:00	0
0418-0030	2018-05-09 06:00:00	0
0418-0030	2018-05-09 06:15:00	265
0418-0030	2018-05-09 06:30:00	123
0418-0030	2018-05-09 06:45:00	373
0418-0030	2018-05-09 07:00:00	227
0418-0030	2018-05-09 07:15:00	0
0418-0030	2018-05-09 07:30:00	0
0418-0030	2018-05-09 07:45:00	0
0418-0030	2018-05-09 08:00:00	0
0418-0030	2018-05-09 08:15:00	0
0418-0030	2018-05-09 08:30:00	0
0418-0030	2018-05-09 08:45:00	0
0418-0030	2018-05-09 09:00:00	0
0418-0030	2018-05-09 09:15:00	0
0418-0030	2018-05-09 09:30:00	0
0418-0030	2018-05-09 09:45:00	0
0418-0030	2018-05-09 10:00:00	43
0418-0030	2018-05-09 10:15:00	67
0418-0030	2018-05-09 10:30:00	21
0418-0030	2018-05-09 10:45:00	18
0418-0030	2018-05-09 11:00:00	86
0418-0030	2018-05-09 11:15:00	0
0418-0030	2018-05-09 11:30:00	0
0418-0030	2018-05-09 11:45:00	0
0418-0030	2018-05-09 12:00:00	0
0418-0030	2018-05-09 12:15:00	0
0418-0030	2018-05-09 12:30:00	0
0418-0030	2018-05-09 12:45:00	0
0418-0030	2018-05-09 13:00:00	0
0418-0030	2018-05-09 13:15:00	0
0418-0030	2018-05-09 13:30:00	0
0418-0030	2018-05-09 13:45:00	0
0418-0030	2018-05-09 14:00:00	0
0418-0030	2018-05-09 14:15:00	0
0418-0030	2018-05-09 14:30:00	0
0418-0030	2018-05-09 14:45:00	0
0418-0030	2018-05-09 15:00:00	139
0418-0030	2018-05-09 15:15:00	0
0418-0030	2018-05-09 15:30:00	0
0418-0030	2018-05-09 15:45:00	0
0418-0030	2018-05-09 16:00:00	0
0418-0030	2018-05-09 16:15:00	0
0418-0030	2018-05-09 16:30:00	0
0418-0030	2018-05-09 16:45:00	0
0418-0030	2018-05-09 17:00:00	0
0418-0030	2018-05-09 17:15:00	0
0418-0030	2018-05-09 17:30:00	0
0418-0030	2018-05-09 17:45:00	8
0418-0030	2018-05-09 18:00:00	0
0418-0030	2018-05-09 18:15:00	0
0418-0030	2018-05-09 18:30:00	0
0418-0030	2018-05-09 18:45:00	0
0418-0030	2018-05-09 19:00:00	0
0418-0030	2018-05-09 19:15:00	0
0418-0030	2018-05-09 19:30:00	0
0418-0030	2018-05-09 19:45:00	0
0418-0030	2018-05-09 20:00:00	0
0418-0030	2018-05-09 20:15:00	0
0418-0030	2018-05-09 20:30:00	0
0418-0030	2018-05-09 20:45:00	0
0418-0030	2018-05-09 21:00:00	0
0418-0030	2018-05-09 21:15:00	0
0418-0030	2018-05-09 21:30:00	0
0418-0030	2018-05-09 21:45:00	0
0418-0030	2018-05-09 22:00:00	0
0418-0030	2018-05-09 22:15:00	0
0418-0030	2018-05-09 22:30:00	0
0418-0030	2018-05-09 22:45:00	0
0418-0030	2018-05-09 23:00:00	0
0418-0030	2018-05-09 23:15:00	0
0418-0030	2018-05-09 23:30:00	0
0418-0030	2018-05-09 23:45:00	0
