## Supplementary Data 2 for "Digital phenotyping by consumer wearables identifies sleep-associated markers of cardiovascular disease risk and biological aging": ActivityTable_0515-0019-NHC.tsv

0515-0019	2016-05-26 00:00:00	0
0515-0019	2016-05-26 00:15:00	0
0515-0019	2016-05-26 00:30:00	0
0515-0019	2016-05-26 00:45:00	0
0515-0019	2016-05-26 01:00:00	0
0515-0019	2016-05-26 01:15:00	0
0515-0019	2016-05-26 01:30:00	0
0515-0019	2016-05-26 01:45:00	0
0515-0019	2016-05-26 02:00:00	0
0515-0019	2016-05-26 02:15:00	0
0515-0019	2016-05-26 02:30:00	0
0515-0019	2016-05-26 02:45:00	0
0515-0019	2016-05-26 03:00:00	0
0515-0019	2016-05-26 03:15:00	0
0515-0019	2016-05-26 03:30:00	0
0515-0019	2016-05-26 03:45:00	0
0515-0019	2016-05-26 04:00:00	0
0515-0019	2016-05-26 04:15:00	0
0515-0019	2016-05-26 04:30:00	0
0515-0019	2016-05-26 04:45:00	0
0515-0019	2016-05-26 05:00:00	0
0515-0019	2016-05-26 05:15:00	0
0515-0019	2016-05-26 05:30:00	0
0515-0019	2016-05-26 05:45:00	0
0515-0019	2016-05-26 06:00:00	0
0515-0019	2016-05-26 06:15:00	0
0515-0019	2016-05-26 06:30:00	0
0515-0019	2016-05-26 06:45:00	0
0515-0019	2016-05-26 07:00:00	0
0515-0019	2016-05-26 07:15:00	0
0515-0019	2016-05-26 07:30:00	0
0515-0019	2016-05-26 07:45:00	0
0515-0019	2016-05-26 08:00:00	0
0515-0019	2016-05-26 08:15:00	0
0515-0019	2016-05-26 08:30:00	0
0515-0019	2016-05-26 08:45:00	0
0515-0019	2016-05-26 09:00:00	0
0515-0019	2016-05-26 09:15:00	0
0515-0019	2016-05-26 09:30:00	0
0515-0019	2016-05-26 09:45:00	0
0515-0019	2016-05-26 10:00:00	0
0515-0019	2016-05-26 10:15:00	0
0515-0019	2016-05-26 10:30:00	0
0515-0019	2016-05-26 10:45:00	0
0515-0019	2016-05-26 11:00:00	0
0515-0019	2016-05-26 11:15:00	0
0515-0019	2016-05-26 11:30:00	0
0515-0019	2016-05-26 11:45:00	0
0515-0019	2016-05-26 12:00:00	0
0515-0019	2016-05-26 12:15:00	0
0515-0019	2016-05-26 12:30:00	0
0515-0019	2016-05-26 12:45:00	0
0515-0019	2016-05-26 13:00:00	0
0515-0019	2016-05-26 13:15:00	0
0515-0019	2016-05-26 13:30:00	0
0515-0019	2016-05-26 13:45:00	0
0515-0019	2016-05-26 14:00:00	0
0515-0019	2016-05-26 14:15:00	0
0515-0019	2016-05-26 14:30:00	0
0515-0019	2016-05-26 14:45:00	0
0515-0019	2016-05-26 15:00:00	0
0515-0019	2016-05-26 15:15:00	0
0515-0019	2016-05-26 15:30:00	0
0515-0019	2016-05-26 15:45:00	0
0515-0019	2016-05-26 16:00:00	0
0515-0019	2016-05-26 16:15:00	0
0515-0019	2016-05-26 16:30:00	0
0515-0019	2016-05-26 16:45:00	0
0515-0019	2016-05-26 17:00:00	0
0515-0019	2016-05-26 17:15:00	0
0515-0019	2016-05-26 17:30:00	0
0515-0019	2016-05-26 17:45:00	0
0515-0019	2016-05-26 18:00:00	0
0515-0019	2016-05-26 18:15:00	0
0515-0019	2016-05-26 18:30:00	0
0515-0019	2016-05-26 18:45:00	0
0515-0019	2016-05-26 19:00:00	0
0515-0019	2016-05-26 19:15:00	0
0515-0019	2016-05-26 19:30:00	0
0515-0019	2016-05-26 19:45:00	0
0515-0019	2016-05-26 20:00:00	0
0515-0019	2016-05-26 20:15:00	0
0515-0019	2016-05-26 20:30:00	0
0515-0019	2016-05-26 20:45:00	0
0515-0019	2016-05-26 21:00:00	0
0515-0019	2016-05-26 21:15:00	0
0515-0019	2016-05-26 21:30:00	0
0515-0019	2016-05-26 21:45:00	0
0515-0019	2016-05-26 22:00:00	0
0515-0019	2016-05-26 22:15:00	0
0515-0019	2016-05-26 22:30:00	0
0515-0019	2016-05-26 22:45:00	0
0515-0019	2016-05-26 23:00:00	0
0515-0019	2016-05-26 23:15:00	0
0515-0019	2016-05-26 23:30:00	0
0515-0019	2016-05-26 23:45:00	0
0515-0019	2016-05-27 00:00:00	0
0515-0019	2016-05-27 00:15:00	0
0515-0019	2016-05-27 00:30:00	0
0515-0019	2016-05-27 00:45:00	0
0515-0019	2016-05-27 01:00:00	0
0515-0019	2016-05-27 01:15:00	0
0515-0019	2016-05-27 01:30:00	0
0515-0019	2016-05-27 01:45:00	0
0515-0019	2016-05-27 02:00:00	0
0515-0019	2016-05-27 02:15:00	0
0515-0019	2016-05-27 02:30:00	0
0515-0019	2016-05-27 02:45:00	0
0515-0019	2016-05-27 03:00:00	0
0515-0019	2016-05-27 03:15:00	0
0515-0019	2016-05-27 03:30:00	0
0515-0019	2016-05-27 03:45:00	0
0515-0019	2016-05-27 04:00:00	0
0515-0019	2016-05-27 04:15:00	0
0515-0019	2016-05-27 04:30:00	0
0515-0019	2016-05-27 04:45:00	0
0515-0019	2016-05-27 05:00:00	0
0515-0019	2016-05-27 05:15:00	0
0515-0019	2016-05-27 05:30:00	0
0515-0019	2016-05-27 05:45:00	0
0515-0019	2016-05-27 06:00:00	0
0515-0019	2016-05-27 06:15:00	0
0515-0019	2016-05-27 06:30:00	0
0515-0019	2016-05-27 06:45:00	0
0515-0019	2016-05-27 07:00:00	0
0515-0019	2016-05-27 07:15:00	0
0515-0019	2016-05-27 07:30:00	0
0515-0019	2016-05-27 07:45:00	0
0515-0019	2016-05-27 08:00:00	0
0515-0019	2016-05-27 08:15:00	0
0515-0019	2016-05-27 08:30:00	0
0515-0019	2016-05-27 08:45:00	0
0515-0019	2016-05-27 09:00:00	0
0515-0019	2016-05-27 09:15:00	0
0515-0019	2016-05-27 09:30:00	0
0515-0019	2016-05-27 09:45:00	0
0515-0019	2016-05-27 10:00:00	0
0515-0019	2016-05-27 10:15:00	0
0515-0019	2016-05-27 10:30:00	0
0515-0019	2016-05-27 10:45:00	0
0515-0019	2016-05-27 11:00:00	0
0515-0019	2016-05-27 11:15:00	0
0515-0019	2016-05-27 11:30:00	0
0515-0019	2016-05-27 11:45:00	0
0515-0019	2016-05-27 12:00:00	0
0515-0019	2016-05-27 12:15:00	0
0515-0019	2016-05-27 12:30:00	0
0515-0019	2016-05-27 12:45:00	0
0515-0019	2016-05-27 13:00:00	0
0515-0019	2016-05-27 13:15:00	0
0515-0019	2016-05-27 13:30:00	0
0515-0019	2016-05-27 13:45:00	0
0515-0019	2016-05-27 14:00:00	0
0515-0019	2016-05-27 14:15:00	0
0515-0019	2016-05-27 14:30:00	0
0515-0019	2016-05-27 14:45:00	0
0515-0019	2016-05-27 15:00:00	0
0515-0019	2016-05-27 15:15:00	0
0515-0019	2016-05-27 15:30:00	0
0515-0019	2016-05-27 15:45:00	0
0515-0019	2016-05-27 16:00:00	0
0515-0019	2016-05-27 16:15:00	0
0515-0019	2016-05-27 16:30:00	0
0515-0019	2016-05-27 16:45:00	0
0515-0019	2016-05-27 17:00:00	0
0515-0019	2016-05-27 17:15:00	0
0515-0019	2016-05-27 17:30:00	0
0515-0019	2016-05-27 17:45:00	0
0515-0019	2016-05-27 18:00:00	0
0515-0019	2016-05-27 18:15:00	0
0515-0019	2016-05-27 18:30:00	0
0515-0019	2016-05-27 18:45:00	0
0515-0019	2016-05-27 19:00:00	0
0515-0019	2016-05-27 19:15:00	0
0515-0019	2016-05-27 19:30:00	0
0515-0019	2016-05-27 19:45:00	0
0515-0019	2016-05-27 20:00:00	0
0515-0019	2016-05-27 20:15:00	0
0515-0019	2016-05-27 20:30:00	0
0515-0019	2016-05-27 20:45:00	0
0515-0019	2016-05-27 21:00:00	0
0515-0019	2016-05-27 21:15:00	0
0515-0019	2016-05-27 21:30:00	0
0515-0019	2016-05-27 21:45:00	0
0515-0019	2016-05-27 22:00:00	0
0515-0019	2016-05-27 22:15:00	0
0515-0019	2016-05-27 22:30:00	0
0515-0019	2016-05-27 22:45:00	0
0515-0019	2016-05-27 23:00:00	0
0515-0019	2016-05-27 23:15:00	0
0515-0019	2016-05-27 23:30:00	0
0515-0019	2016-05-27 23:45:00	0
0515-0019	2016-05-28 00:00:00	0
0515-0019	2016-05-28 00:15:00	0
0515-0019	2016-05-28 00:30:00	0
0515-0019	2016-05-28 00:45:00	0
0515-0019	2016-05-28 01:00:00	0
0515-0019	2016-05-28 01:15:00	0
0515-0019	2016-05-28 01:30:00	0
0515-0019	2016-05-28 01:45:00	0
0515-0019	2016-05-28 02:00:00	0
0515-0019	2016-05-28 02:15:00	0
0515-0019	2016-05-28 02:30:00	0
0515-0019	2016-05-28 02:45:00	0
0515-0019	2016-05-28 03:00:00	0
0515-0019	2016-05-28 03:15:00	0
0515-0019	2016-05-28 03:30:00	0
0515-0019	2016-05-28 03:45:00	0
0515-0019	2016-05-28 04:00:00	0
0515-0019	2016-05-28 04:15:00	0
0515-0019	2016-05-28 04:30:00	0
0515-0019	2016-05-28 04:45:00	0
0515-0019	2016-05-28 05:00:00	0
0515-0019	2016-05-28 05:15:00	0
0515-0019	2016-05-28 05:30:00	0
0515-0019	2016-05-28 05:45:00	0
0515-0019	2016-05-28 06:00:00	0
0515-0019	2016-05-28 06:15:00	0
0515-0019	2016-05-28 06:30:00	0
0515-0019	2016-05-28 06:45:00	0
0515-0019	2016-05-28 07:00:00	0
0515-0019	2016-05-28 07:15:00	0
0515-0019	2016-05-28 07:30:00	0
0515-0019	2016-05-28 07:45:00	0
0515-0019	2016-05-28 08:00:00	0
0515-0019	2016-05-28 08:15:00	0
0515-0019	2016-05-28 08:30:00	0
0515-0019	2016-05-28 08:45:00	0
0515-0019	2016-05-28 09:00:00	0
0515-0019	2016-05-28 09:15:00	0
0515-0019	2016-05-28 09:30:00	0
0515-0019	2016-05-28 09:45:00	0
0515-0019	2016-05-28 10:00:00	0
0515-0019	2016-05-28 10:15:00	0
0515-0019	2016-05-28 10:30:00	0
0515-0019	2016-05-28 10:45:00	63
0515-0019	2016-05-28 11:00:00	88
0515-0019	2016-05-28 11:15:00	77
0515-0019	2016-05-28 11:30:00	118
0515-0019	2016-05-28 11:45:00	25
0515-0019	2016-05-28 12:00:00	17
0515-0019	2016-05-28 12:15:00	399
0515-0019	2016-05-28 12:30:00	612
0515-0019	2016-05-28 12:45:00	354
0515-0019	2016-05-28 13:00:00	48
0515-0019	2016-05-28 13:15:00	20
0515-0019	2016-05-28 13:30:00	0
0515-0019	2016-05-28 13:45:00	6
0515-0019	2016-05-28 14:00:00	25
0515-0019	2016-05-28 14:15:00	4
0515-0019	2016-05-28 14:30:00	138
0515-0019	2016-05-28 14:45:00	24
0515-0019	2016-05-28 15:00:00	79
0515-0019	2016-05-28 15:15:00	45
0515-0019	2016-05-28 15:30:00	48
0515-0019	2016-05-28 15:45:00	42
0515-0019	2016-05-28 16:00:00	30
0515-0019	2016-05-28 16:15:00	10
0515-0019	2016-05-28 16:30:00	252
0515-0019	2016-05-28 16:45:00	751
0515-0019	2016-05-28 17:00:00	359
0515-0019	2016-05-28 17:15:00	154
0515-0019	2016-05-28 17:30:00	151
0515-0019	2016-05-28 17:45:00	10
0515-0019	2016-05-28 18:00:00	4
0515-0019	2016-05-28 18:15:00	29
0515-0019	2016-05-28 18:30:00	0
0515-0019	2016-05-28 18:45:00	238
0515-0019	2016-05-28 19:00:00	214
0515-0019	2016-05-28 19:15:00	332
0515-0019	2016-05-28 19:30:00	527
0515-0019	2016-05-28 19:45:00	268
0515-0019	2016-05-28 20:00:00	88
0515-0019	2016-05-28 20:15:00	43
0515-0019	2016-05-28 20:30:00	81
0515-0019	2016-05-28 20:45:00	16
0515-0019	2016-05-28 21:00:00	32
0515-0019	2016-05-28 21:15:00	0
0515-0019	2016-05-28 21:30:00	16
0515-0019	2016-05-28 21:45:00	11
0515-0019	2016-05-28 22:00:00	7
0515-0019	2016-05-28 22:15:00	0
0515-0019	2016-05-28 22:30:00	19
0515-0019	2016-05-28 22:45:00	11
0515-0019	2016-05-28 23:00:00	10
0515-0019	2016-05-28 23:15:00	40
0515-0019	2016-05-28 23:30:00	82
0515-0019	2016-05-28 23:45:00	0
0515-0019	2016-05-29 00:00:00	0
0515-0019	2016-05-29 00:15:00	0
0515-0019	2016-05-29 00:30:00	8
0515-0019	2016-05-29 00:45:00	0
0515-0019	2016-05-29 01:00:00	0
0515-0019	2016-05-29 01:15:00	0
0515-0019	2016-05-29 01:30:00	0
0515-0019	2016-05-29 01:45:00	0
0515-0019	2016-05-29 02:00:00	0
0515-0019	2016-05-29 02:15:00	0
0515-0019	2016-05-29 02:30:00	0
0515-0019	2016-05-29 02:45:00	0
0515-0019	2016-05-29 03:00:00	0
0515-0019	2016-05-29 03:15:00	91
0515-0019	2016-05-29 03:30:00	0
0515-0019	2016-05-29 03:45:00	0
0515-0019	2016-05-29 04:00:00	0
0515-0019	2016-05-29 04:15:00	6
0515-0019	2016-05-29 04:30:00	0
0515-0019	2016-05-29 04:45:00	0
0515-0019	2016-05-29 05:00:00	0
0515-0019	2016-05-29 05:15:00	0
0515-0019	2016-05-29 05:30:00	5
0515-0019	2016-05-29 05:45:00	214
0515-0019	2016-05-29 06:00:00	263
0515-0019	2016-05-29 06:15:00	203
0515-0019	2016-05-29 06:30:00	0
0515-0019	2016-05-29 06:45:00	181
0515-0019	2016-05-29 07:00:00	26
0515-0019	2016-05-29 07:15:00	115
0515-0019	2016-05-29 07:30:00	381
0515-0019	2016-05-29 07:45:00	149
0515-0019	2016-05-29 08:00:00	318
0515-0019	2016-05-29 08:15:00	538
0515-0019	2016-05-29 08:30:00	67
0515-0019	2016-05-29 08:45:00	266
0515-0019	2016-05-29 09:00:00	8
0515-0019	2016-05-29 09:15:00	61
0515-0019	2016-05-29 09:30:00	115
0515-0019	2016-05-29 09:45:00	21
0515-0019	2016-05-29 10:00:00	0
0515-0019	2016-05-29 10:15:00	273
0515-0019	2016-05-29 10:30:00	22
0515-0019	2016-05-29 10:45:00	0
0515-0019	2016-05-29 11:00:00	0
0515-0019	2016-05-29 11:15:00	143
0515-0019	2016-05-29 11:30:00	313
0515-0019	2016-05-29 11:45:00	531
0515-0019	2016-05-29 12:00:00	489
0515-0019	2016-05-29 12:15:00	21
0515-0019	2016-05-29 12:30:00	40
0515-0019	2016-05-29 12:45:00	51
0515-0019	2016-05-29 13:00:00	0
0515-0019	2016-05-29 13:15:00	584
0515-0019	2016-05-29 13:30:00	45
0515-0019	2016-05-29 13:45:00	25
0515-0019	2016-05-29 14:00:00	83
0515-0019	2016-05-29 14:15:00	0
0515-0019	2016-05-29 14:30:00	0
0515-0019	2016-05-29 14:45:00	62
0515-0019	2016-05-29 15:00:00	77
0515-0019	2016-05-29 15:15:00	578
0515-0019	2016-05-29 15:30:00	251
0515-0019	2016-05-29 15:45:00	562
0515-0019	2016-05-29 16:00:00	757
0515-0019	2016-05-29 16:15:00	673
0515-0019	2016-05-29 16:30:00	350
0515-0019	2016-05-29 16:45:00	722
0515-0019	2016-05-29 17:00:00	93
0515-0019	2016-05-29 17:15:00	150
0515-0019	2016-05-29 17:30:00	25
0515-0019	2016-05-29 17:45:00	0
0515-0019	2016-05-29 18:00:00	0
0515-0019	2016-05-29 18:15:00	0
0515-0019	2016-05-29 18:30:00	0
0515-0019	2016-05-29 18:45:00	0
0515-0019	2016-05-29 19:00:00	0
0515-0019	2016-05-29 19:15:00	42
0515-0019	2016-05-29 19:30:00	609
0515-0019	2016-05-29 19:45:00	581
0515-0019	2016-05-29 20:00:00	284
0515-0019	2016-05-29 20:15:00	208
0515-0019	2016-05-29 20:30:00	222
0515-0019	2016-05-29 20:45:00	30
0515-0019	2016-05-29 21:00:00	43
0515-0019	2016-05-29 21:15:00	18
0515-0019	2016-05-29 21:30:00	48
0515-0019	2016-05-29 21:45:00	132
0515-0019	2016-05-29 22:00:00	6
0515-0019	2016-05-29 22:15:00	0
0515-0019	2016-05-29 22:30:00	0
0515-0019	2016-05-29 22:45:00	0
0515-0019	2016-05-29 23:00:00	271
0515-0019	2016-05-29 23:15:00	0
0515-0019	2016-05-29 23:30:00	0
0515-0019	2016-05-29 23:45:00	0
0515-0019	2016-05-30 00:00:00	0
0515-0019	2016-05-30 00:15:00	0
0515-0019	2016-05-30 00:30:00	0
0515-0019	2016-05-30 00:45:00	0
0515-0019	2016-05-30 01:00:00	0
0515-0019	2016-05-30 01:15:00	0
0515-0019	2016-05-30 01:30:00	0
0515-0019	2016-05-30 01:45:00	0
0515-0019	2016-05-30 02:00:00	0
0515-0019	2016-05-30 02:15:00	0
0515-0019	2016-05-30 02:30:00	0
0515-0019	2016-05-30 02:45:00	0
0515-0019	2016-05-30 03:00:00	0
0515-0019	2016-05-30 03:15:00	0
0515-0019	2016-05-30 03:30:00	0
0515-0019	2016-05-30 03:45:00	0
0515-0019	2016-05-30 04:00:00	0
0515-0019	2016-05-30 04:15:00	0
0515-0019	2016-05-30 04:30:00	0
0515-0019	2016-05-30 04:45:00	0
0515-0019	2016-05-30 05:00:00	0
0515-0019	2016-05-30 05:15:00	0
0515-0019	2016-05-30 05:30:00	0
0515-0019	2016-05-30 05:45:00	7
0515-0019	2016-05-30 06:00:00	0
0515-0019	2016-05-30 06:15:00	173
0515-0019	2016-05-30 06:30:00	387
0515-0019	2016-05-30 06:45:00	119
0515-0019	2016-05-30 07:00:00	449
0515-0019	2016-05-30 07:15:00	257
0515-0019	2016-05-30 07:30:00	639
0515-0019	2016-05-30 07:45:00	389
0515-0019	2016-05-30 08:00:00	17
0515-0019	2016-05-30 08:15:00	56
0515-0019	2016-05-30 08:30:00	14
0515-0019	2016-05-30 08:45:00	61
0515-0019	2016-05-30 09:00:00	383
0515-0019	2016-05-30 09:15:00	64
0515-0019	2016-05-30 09:30:00	102
0515-0019	2016-05-30 09:45:00	286
0515-0019	2016-05-30 10:00:00	168
0515-0019	2016-05-30 10:15:00	184
0515-0019	2016-05-30 10:30:00	194
0515-0019	2016-05-30 10:45:00	58
0515-0019	2016-05-30 11:00:00	242
0515-0019	2016-05-30 11:15:00	37
0515-0019	2016-05-30 11:30:00	12
0515-0019	2016-05-30 11:45:00	23
0515-0019	2016-05-30 12:00:00	878
0515-0019	2016-05-30 12:15:00	950
0515-0019	2016-05-30 12:30:00	71
0515-0019	2016-05-30 12:45:00	924
0515-0019	2016-05-30 13:00:00	790
0515-0019	2016-05-30 13:15:00	0
0515-0019	2016-05-30 13:30:00	6
0515-0019	2016-05-30 13:45:00	69
0515-0019	2016-05-30 14:00:00	456
0515-0019	2016-05-30 14:15:00	0
0515-0019	2016-05-30 14:30:00	78
0515-0019	2016-05-30 14:45:00	154
0515-0019	2016-05-30 15:00:00	69
0515-0019	2016-05-30 15:15:00	22
0515-0019	2016-05-30 15:30:00	39
0515-0019	2016-05-30 15:45:00	45
0515-0019	2016-05-30 16:00:00	193
0515-0019	2016-05-30 16:15:00	0
0515-0019	2016-05-30 16:30:00	220
0515-0019	2016-05-30 16:45:00	336
0515-0019	2016-05-30 17:00:00	174
0515-0019	2016-05-30 17:15:00	324
0515-0019	2016-05-30 17:30:00	291
0515-0019	2016-05-30 17:45:00	357
0515-0019	2016-05-30 18:00:00	1067
0515-0019	2016-05-30 18:15:00	1195
0515-0019	2016-05-30 18:30:00	1187
0515-0019	2016-05-30 18:45:00	992
0515-0019	2016-05-30 19:00:00	1024
0515-0019	2016-05-30 19:15:00	600
0515-0019	2016-05-30 19:30:00	1125
0515-0019	2016-05-30 19:45:00	1115
0515-0019	2016-05-30 20:00:00	695
0515-0019	2016-05-30 20:15:00	281
0515-0019	2016-05-30 20:30:00	28
0515-0019	2016-05-30 20:45:00	964
0515-0019	2016-05-30 21:00:00	26
0515-0019	2016-05-30 21:15:00	0
0515-0019	2016-05-30 21:30:00	0
0515-0019	2016-05-30 21:45:00	0
0515-0019	2016-05-30 22:00:00	0
0515-0019	2016-05-30 22:15:00	0
0515-0019	2016-05-30 22:30:00	0
0515-0019	2016-05-30 22:45:00	0
0515-0019	2016-05-30 23:00:00	0
0515-0019	2016-05-30 23:15:00	7
0515-0019	2016-05-30 23:30:00	0
0515-0019	2016-05-30 23:45:00	0
0515-0019	2016-05-31 00:00:00	0
0515-0019	2016-05-31 00:15:00	0
0515-0019	2016-05-31 00:30:00	18
0515-0019	2016-05-31 00:45:00	0
0515-0019	2016-05-31 01:00:00	0
0515-0019	2016-05-31 01:15:00	6
0515-0019	2016-05-31 01:30:00	0
0515-0019	2016-05-31 01:45:00	0
0515-0019	2016-05-31 02:00:00	0
0515-0019	2016-05-31 02:15:00	0
0515-0019	2016-05-31 02:30:00	7
0515-0019	2016-05-31 02:45:00	0
0515-0019	2016-05-31 03:00:00	0
0515-0019	2016-05-31 03:15:00	0
0515-0019	2016-05-31 03:30:00	0
0515-0019	2016-05-31 03:45:00	0
0515-0019	2016-05-31 04:00:00	0
0515-0019	2016-05-31 04:15:00	0
0515-0019	2016-05-31 04:30:00	0
0515-0019	2016-05-31 04:45:00	0
0515-0019	2016-05-31 05:00:00	0
0515-0019	2016-05-31 05:15:00	10
0515-0019	2016-05-31 05:30:00	8
0515-0019	2016-05-31 05:45:00	0
0515-0019	2016-05-31 06:00:00	0
0515-0019	2016-05-31 06:15:00	88
0515-0019	2016-05-31 06:30:00	77
0515-0019	2016-05-31 06:45:00	31
0515-0019	2016-05-31 07:00:00	0
0515-0019	2016-05-31 07:15:00	450
0515-0019	2016-05-31 07:30:00	12
0515-0019	2016-05-31 07:45:00	766
0515-0019	2016-05-31 08:00:00	162
0515-0019	2016-05-31 08:15:00	0
0515-0019	2016-05-31 08:30:00	0
0515-0019	2016-05-31 08:45:00	0
0515-0019	2016-05-31 09:00:00	512
0515-0019	2016-05-31 09:15:00	345
0515-0019	2016-05-31 09:30:00	0
0515-0019	2016-05-31 09:45:00	206
0515-0019	2016-05-31 10:00:00	329
0515-0019	2016-05-31 10:15:00	4
0515-0019	2016-05-31 10:30:00	9
0515-0019	2016-05-31 10:45:00	15
0515-0019	2016-05-31 11:00:00	9
0515-0019	2016-05-31 11:15:00	147
0515-0019	2016-05-31 11:30:00	104
0515-0019	2016-05-31 11:45:00	50
0515-0019	2016-05-31 12:00:00	194
0515-0019	2016-05-31 12:15:00	1160
0515-0019	2016-05-31 12:30:00	383
0515-0019	2016-05-31 12:45:00	73
0515-0019	2016-05-31 13:00:00	875
0515-0019	2016-05-31 13:15:00	964
0515-0019	2016-05-31 13:30:00	73
0515-0019	2016-05-31 13:45:00	101
0515-0019	2016-05-31 14:00:00	0
0515-0019	2016-05-31 14:15:00	44
0515-0019	2016-05-31 14:30:00	44
0515-0019	2016-05-31 14:45:00	7
0515-0019	2016-05-31 15:00:00	42
0515-0019	2016-05-31 15:15:00	351
0515-0019	2016-05-31 15:30:00	148
0515-0019	2016-05-31 15:45:00	4
0515-0019	2016-05-31 16:00:00	133
0515-0019	2016-05-31 16:15:00	137
0515-0019	2016-05-31 16:30:00	114
0515-0019	2016-05-31 16:45:00	76
0515-0019	2016-05-31 17:00:00	29
0515-0019	2016-05-31 17:15:00	87
0515-0019	2016-05-31 17:30:00	103
0515-0019	2016-05-31 17:45:00	498
0515-0019	2016-05-31 18:00:00	187
0515-0019	2016-05-31 18:15:00	52
0515-0019	2016-05-31 18:30:00	230
0515-0019	2016-05-31 18:45:00	0
0515-0019	2016-05-31 19:00:00	94
0515-0019	2016-05-31 19:15:00	69
0515-0019	2016-05-31 19:30:00	95
0515-0019	2016-05-31 19:45:00	97
0515-0019	2016-05-31 20:00:00	45
0515-0019	2016-05-31 20:15:00	5
0515-0019	2016-05-31 20:30:00	7
0515-0019	2016-05-31 20:45:00	0
0515-0019	2016-05-31 21:00:00	178
0515-0019	2016-05-31 21:15:00	4
0515-0019	2016-05-31 21:30:00	13
0515-0019	2016-05-31 21:45:00	0
0515-0019	2016-05-31 22:00:00	8
0515-0019	2016-05-31 22:15:00	310
0515-0019	2016-05-31 22:30:00	0
0515-0019	2016-05-31 22:45:00	0
0515-0019	2016-05-31 23:00:00	8
0515-0019	2016-05-31 23:15:00	251
0515-0019	2016-05-31 23:30:00	433
0515-0019	2016-05-31 23:45:00	29
0515-0019	2016-06-01 00:00:00	0
0515-0019	2016-06-01 00:15:00	36
0515-0019	2016-06-01 00:30:00	5
0515-0019	2016-06-01 00:45:00	14
0515-0019	2016-06-01 01:00:00	25
0515-0019	2016-06-01 01:15:00	0
0515-0019	2016-06-01 01:30:00	0
0515-0019	2016-06-01 01:45:00	8
0515-0019	2016-06-01 02:00:00	0
0515-0019	2016-06-01 02:15:00	6
0515-0019	2016-06-01 02:30:00	18
0515-0019	2016-06-01 02:45:00	0
0515-0019	2016-06-01 03:00:00	0
0515-0019	2016-06-01 03:15:00	0
0515-0019	2016-06-01 03:30:00	0
0515-0019	2016-06-01 03:45:00	0
0515-0019	2016-06-01 04:00:00	0
0515-0019	2016-06-01 04:15:00	0
0515-0019	2016-06-01 04:30:00	0
0515-0019	2016-06-01 04:45:00	0
0515-0019	2016-06-01 05:00:00	0
0515-0019	2016-06-01 05:15:00	0
0515-0019	2016-06-01 05:30:00	0
0515-0019	2016-06-01 05:45:00	0
0515-0019	2016-06-01 06:00:00	0
0515-0019	2016-06-01 06:15:00	34
0515-0019	2016-06-01 06:30:00	281
0515-0019	2016-06-01 06:45:00	303
0515-0019	2016-06-01 07:00:00	281
0515-0019	2016-06-01 07:15:00	233
0515-0019	2016-06-01 07:30:00	691
0515-0019	2016-06-01 07:45:00	6
0515-0019	2016-06-01 08:00:00	734
0515-0019	2016-06-01 08:15:00	250
0515-0019	2016-06-01 08:30:00	15
0515-0019	2016-06-01 08:45:00	49
0515-0019	2016-06-01 09:00:00	0
0515-0019	2016-06-01 09:15:00	70
0515-0019	2016-06-01 09:30:00	0
0515-0019	2016-06-01 09:45:00	182
0515-0019	2016-06-01 10:00:00	290
0515-0019	2016-06-01 10:15:00	0
0515-0019	2016-06-01 10:30:00	0
0515-0019	2016-06-01 10:45:00	115
0515-0019	2016-06-01 11:00:00	174
0515-0019	2016-06-01 11:15:00	119
0515-0019	2016-06-01 11:30:00	7
0515-0019	2016-06-01 11:45:00	342
0515-0019	2016-06-01 12:00:00	830
0515-0019	2016-06-01 12:15:00	47
0515-0019	2016-06-01 12:30:00	739
0515-0019	2016-06-01 12:45:00	452
0515-0019	2016-06-01 13:00:00	87
0515-0019	2016-06-01 13:15:00	7
0515-0019	2016-06-01 13:30:00	10
0515-0019	2016-06-01 13:45:00	229
0515-0019	2016-06-01 14:00:00	49
0515-0019	2016-06-01 14:15:00	247
0515-0019	2016-06-01 14:30:00	9
0515-0019	2016-06-01 14:45:00	23
0515-0019	2016-06-01 15:00:00	31
0515-0019	2016-06-01 15:15:00	338
0515-0019	2016-06-01 15:30:00	190
0515-0019	2016-06-01 15:45:00	0
0515-0019	2016-06-01 16:00:00	232
0515-0019	2016-06-01 16:15:00	15
0515-0019	2016-06-01 16:30:00	45
0515-0019	2016-06-01 16:45:00	0
0515-0019	2016-06-01 17:00:00	277
0515-0019	2016-06-01 17:15:00	1381
0515-0019	2016-06-01 17:30:00	292
0515-0019	2016-06-01 17:45:00	998
0515-0019	2016-06-01 18:00:00	575
0515-0019	2016-06-01 18:15:00	755
0515-0019	2016-06-01 18:30:00	413
0515-0019	2016-06-01 18:45:00	140
0515-0019	2016-06-01 19:00:00	130
0515-0019	2016-06-01 19:15:00	152
0515-0019	2016-06-01 19:30:00	918
0515-0019	2016-06-01 19:45:00	184
0515-0019	2016-06-01 20:00:00	28
0515-0019	2016-06-01 20:15:00	211
0515-0019	2016-06-01 20:30:00	61
0515-0019	2016-06-01 20:45:00	63
0515-0019	2016-06-01 21:00:00	268
0515-0019	2016-06-01 21:15:00	399
0515-0019	2016-06-01 21:30:00	163
0515-0019	2016-06-01 21:45:00	157
0515-0019	2016-06-01 22:00:00	0
0515-0019	2016-06-01 22:15:00	0
0515-0019	2016-06-01 22:30:00	10
0515-0019	2016-06-01 22:45:00	0
0515-0019	2016-06-01 23:00:00	7
0515-0019	2016-06-01 23:15:00	5
0515-0019	2016-06-01 23:30:00	19
0515-0019	2016-06-01 23:45:00	0
0515-0019	2016-06-02 00:00:00	0
0515-0019	2016-06-02 00:15:00	0
0515-0019	2016-06-02 00:30:00	33
0515-0019	2016-06-02 00:45:00	184
0515-0019	2016-06-02 01:00:00	0
0515-0019	2016-06-02 01:15:00	0
0515-0019	2016-06-02 01:30:00	0
0515-0019	2016-06-02 01:45:00	0
0515-0019	2016-06-02 02:00:00	0
0515-0019	2016-06-02 02:15:00	0
0515-0019	2016-06-02 02:30:00	0
0515-0019	2016-06-02 02:45:00	0
0515-0019	2016-06-02 03:00:00	0
0515-0019	2016-06-02 03:15:00	0
0515-0019	2016-06-02 03:30:00	0
0515-0019	2016-06-02 03:45:00	0
0515-0019	2016-06-02 04:00:00	0
0515-0019	2016-06-02 04:15:00	0
0515-0019	2016-06-02 04:30:00	0
0515-0019	2016-06-02 04:45:00	7
0515-0019	2016-06-02 05:00:00	0
0515-0019	2016-06-02 05:15:00	0
0515-0019	2016-06-02 05:30:00	0
0515-0019	2016-06-02 05:45:00	0
0515-0019	2016-06-02 06:00:00	10
0515-0019	2016-06-02 06:15:00	9
0515-0019	2016-06-02 06:30:00	299
0515-0019	2016-06-02 06:45:00	44
0515-0019	2016-06-02 07:00:00	416
0515-0019	2016-06-02 07:15:00	296
0515-0019	2016-06-02 07:30:00	682
0515-0019	2016-06-02 07:45:00	152
0515-0019	2016-06-02 08:00:00	1035
0515-0019	2016-06-02 08:15:00	0
0515-0019	2016-06-02 08:30:00	35
0515-0019	2016-06-02 08:45:00	15
0515-0019	2016-06-02 09:00:00	0
0515-0019	2016-06-02 09:15:00	351
0515-0019	2016-06-02 09:30:00	89
0515-0019	2016-06-02 09:45:00	94
0515-0019	2016-06-02 10:00:00	120
0515-0019	2016-06-02 10:15:00	190
0515-0019	2016-06-02 10:30:00	7
0515-0019	2016-06-02 10:45:00	237
0515-0019	2016-06-02 11:00:00	320
0515-0019	2016-06-02 11:15:00	80
0515-0019	2016-06-02 11:30:00	190
0515-0019	2016-06-02 11:45:00	375
0515-0019	2016-06-02 12:00:00	617
0515-0019	2016-06-02 12:15:00	619
0515-0019	2016-06-02 12:30:00	140
0515-0019	2016-06-02 12:45:00	150
0515-0019	2016-06-02 13:00:00	590
0515-0019	2016-06-02 13:15:00	413
0515-0019	2016-06-02 13:30:00	10
0515-0019	2016-06-02 13:45:00	20
0515-0019	2016-06-02 14:00:00	15
0515-0019	2016-06-02 14:15:00	49
0515-0019	2016-06-02 14:30:00	345
0515-0019	2016-06-02 14:45:00	247
0515-0019	2016-06-02 15:00:00	27
0515-0019	2016-06-02 15:15:00	129
0515-0019	2016-06-02 15:30:00	32
0515-0019	2016-06-02 15:45:00	411
0515-0019	2016-06-02 16:00:00	86
0515-0019	2016-06-02 16:15:00	64
0515-0019	2016-06-02 16:30:00	193
0515-0019	2016-06-02 16:45:00	235
0515-0019	2016-06-02 17:00:00	256
0515-0019	2016-06-02 17:15:00	0
0515-0019	2016-06-02 17:30:00	0
0515-0019	2016-06-02 17:45:00	0
0515-0019	2016-06-02 18:00:00	0
0515-0019	2016-06-02 18:15:00	8
0515-0019	2016-06-02 18:30:00	20
0515-0019	2016-06-02 18:45:00	218
0515-0019	2016-06-02 19:00:00	6
0515-0019	2016-06-02 19:15:00	216
0515-0019	2016-06-02 19:30:00	161
0515-0019	2016-06-02 19:45:00	0
0515-0019	2016-06-02 20:00:00	9
0515-0019	2016-06-02 20:15:00	220
0515-0019	2016-06-02 20:30:00	15
0515-0019	2016-06-02 20:45:00	6
0515-0019	2016-06-02 21:00:00	0
0515-0019	2016-06-02 21:15:00	0
0515-0019	2016-06-02 21:30:00	195
0515-0019	2016-06-02 21:45:00	0
0515-0019	2016-06-02 22:00:00	0
0515-0019	2016-06-02 22:15:00	0
0515-0019	2016-06-02 22:30:00	7
0515-0019	2016-06-02 22:45:00	0
0515-0019	2016-06-02 23:00:00	341
0515-0019	2016-06-02 23:15:00	413
0515-0019	2016-06-02 23:30:00	0
0515-0019	2016-06-02 23:45:00	0
0515-0019	2016-06-03 00:00:00	0
0515-0019	2016-06-03 00:15:00	0
0515-0019	2016-06-03 00:30:00	0
0515-0019	2016-06-03 00:45:00	9
0515-0019	2016-06-03 01:00:00	43
0515-0019	2016-06-03 01:15:00	0
0515-0019	2016-06-03 01:30:00	0
0515-0019	2016-06-03 01:45:00	6
0515-0019	2016-06-03 02:00:00	0
0515-0019	2016-06-03 02:15:00	0
0515-0019	2016-06-03 02:30:00	0
0515-0019	2016-06-03 02:45:00	0
0515-0019	2016-06-03 03:00:00	0
0515-0019	2016-06-03 03:15:00	0
0515-0019	2016-06-03 03:30:00	0
0515-0019	2016-06-03 03:45:00	0
0515-0019	2016-06-03 04:00:00	0
0515-0019	2016-06-03 04:15:00	0
0515-0019	2016-06-03 04:30:00	0
0515-0019	2016-06-03 04:45:00	0
0515-0019	2016-06-03 05:00:00	8
0515-0019	2016-06-03 05:15:00	0
0515-0019	2016-06-03 05:30:00	0
0515-0019	2016-06-03 05:45:00	5
0515-0019	2016-06-03 06:00:00	0
0515-0019	2016-06-03 06:15:00	0
0515-0019	2016-06-03 06:30:00	202
0515-0019	2016-06-03 06:45:00	40
0515-0019	2016-06-03 07:00:00	329
0515-0019	2016-06-03 07:15:00	384
0515-0019	2016-06-03 07:30:00	324
0515-0019	2016-06-03 07:45:00	717
0515-0019	2016-06-03 08:00:00	588
0515-0019	2016-06-03 08:15:00	20
0515-0019	2016-06-03 08:30:00	166
0515-0019	2016-06-03 08:45:00	189
0515-0019	2016-06-03 09:00:00	169
0515-0019	2016-06-03 09:15:00	10
0515-0019	2016-06-03 09:30:00	5
0515-0019	2016-06-03 09:45:00	17
0515-0019	2016-06-03 10:00:00	35
0515-0019	2016-06-03 10:15:00	4
0515-0019	2016-06-03 10:30:00	301
0515-0019	2016-06-03 10:45:00	30
0515-0019	2016-06-03 11:00:00	33
0515-0019	2016-06-03 11:15:00	17
0515-0019	2016-06-03 11:30:00	24
0515-0019	2016-06-03 11:45:00	95
0515-0019	2016-06-03 12:00:00	424
0515-0019	2016-06-03 12:15:00	285
0515-0019	2016-06-03 12:30:00	259
0515-0019	2016-06-03 12:45:00	156
0515-0019	2016-06-03 13:00:00	371
0515-0019	2016-06-03 13:15:00	38
0515-0019	2016-06-03 13:30:00	63
0515-0019	2016-06-03 13:45:00	178
0515-0019	2016-06-03 14:00:00	7
0515-0019	2016-06-03 14:15:00	200
0515-0019	2016-06-03 14:30:00	98
0515-0019	2016-06-03 14:45:00	128
0515-0019	2016-06-03 15:00:00	508
0515-0019	2016-06-03 15:15:00	587
0515-0019	2016-06-03 15:30:00	193
0515-0019	2016-06-03 15:45:00	450
0515-0019	2016-06-03 16:00:00	63
0515-0019	2016-06-03 16:15:00	0
0515-0019	2016-06-03 16:30:00	0
0515-0019	2016-06-03 16:45:00	0
0515-0019	2016-06-03 17:00:00	0
0515-0019	2016-06-03 17:15:00	0
0515-0019	2016-06-03 17:30:00	0
0515-0019	2016-06-03 17:45:00	0
0515-0019	2016-06-03 18:00:00	0
0515-0019	2016-06-03 18:15:00	0
0515-0019	2016-06-03 18:30:00	0
0515-0019	2016-06-03 18:45:00	0
0515-0019	2016-06-03 19:00:00	0
0515-0019	2016-06-03 19:15:00	0
0515-0019	2016-06-03 19:30:00	0
0515-0019	2016-06-03 19:45:00	0
0515-0019	2016-06-03 20:00:00	0
0515-0019	2016-06-03 20:15:00	0
0515-0019	2016-06-03 20:30:00	0
0515-0019	2016-06-03 20:45:00	0
0515-0019	2016-06-03 21:00:00	0
0515-0019	2016-06-03 21:15:00	0
0515-0019	2016-06-03 21:30:00	0
0515-0019	2016-06-03 21:45:00	0
0515-0019	2016-06-03 22:00:00	0
0515-0019	2016-06-03 22:15:00	0
0515-0019	2016-06-03 22:30:00	0
0515-0019	2016-06-03 22:45:00	0
0515-0019	2016-06-03 23:00:00	0
0515-0019	2016-06-03 23:15:00	0
0515-0019	2016-06-03 23:30:00	0
0515-0019	2016-06-03 23:45:00	0
