## Supplementary Data 2 for "Digital phenotyping by consumer wearables identifies sleep-associated markers of cardiovascular disease risk and biological aging": ActivityTable_0515-0023-NHC.tsv

0515-0023	2016-06-14 00:00:00	0
0515-0023	2016-06-14 00:15:00	0
0515-0023	2016-06-14 00:30:00	0
0515-0023	2016-06-14 00:45:00	0
0515-0023	2016-06-14 01:00:00	0
0515-0023	2016-06-14 01:15:00	0
0515-0023	2016-06-14 01:30:00	0
0515-0023	2016-06-14 01:45:00	0
0515-0023	2016-06-14 02:00:00	0
0515-0023	2016-06-14 02:15:00	0
0515-0023	2016-06-14 02:30:00	0
0515-0023	2016-06-14 02:45:00	0
0515-0023	2016-06-14 03:00:00	0
0515-0023	2016-06-14 03:15:00	0
0515-0023	2016-06-14 03:30:00	0
0515-0023	2016-06-14 03:45:00	0
0515-0023	2016-06-14 04:00:00	0
0515-0023	2016-06-14 04:15:00	0
0515-0023	2016-06-14 04:30:00	0
0515-0023	2016-06-14 04:45:00	0
0515-0023	2016-06-14 05:00:00	0
0515-0023	2016-06-14 05:15:00	0
0515-0023	2016-06-14 05:30:00	0
0515-0023	2016-06-14 05:45:00	0
0515-0023	2016-06-14 06:00:00	0
0515-0023	2016-06-14 06:15:00	0
0515-0023	2016-06-14 06:30:00	0
0515-0023	2016-06-14 06:45:00	0
0515-0023	2016-06-14 07:00:00	0
0515-0023	2016-06-14 07:15:00	0
0515-0023	2016-06-14 07:30:00	0
0515-0023	2016-06-14 07:45:00	0
0515-0023	2016-06-14 08:00:00	0
0515-0023	2016-06-14 08:15:00	0
0515-0023	2016-06-14 08:30:00	0
0515-0023	2016-06-14 08:45:00	0
0515-0023	2016-06-14 09:00:00	0
0515-0023	2016-06-14 09:15:00	0
0515-0023	2016-06-14 09:30:00	0
0515-0023	2016-06-14 09:45:00	0
0515-0023	2016-06-14 10:00:00	0
0515-0023	2016-06-14 10:15:00	0
0515-0023	2016-06-14 10:30:00	0
0515-0023	2016-06-14 10:45:00	0
0515-0023	2016-06-14 11:00:00	0
0515-0023	2016-06-14 11:15:00	0
0515-0023	2016-06-14 11:30:00	12
0515-0023	2016-06-14 11:45:00	15
0515-0023	2016-06-14 12:00:00	0
0515-0023	2016-06-14 12:15:00	0
0515-0023	2016-06-14 12:30:00	0
0515-0023	2016-06-14 12:45:00	0
0515-0023	2016-06-14 13:00:00	0
0515-0023	2016-06-14 13:15:00	0
0515-0023	2016-06-14 13:30:00	0
0515-0023	2016-06-14 13:45:00	0
0515-0023	2016-06-14 14:00:00	0
0515-0023	2016-06-14 14:15:00	0
0515-0023	2016-06-14 14:30:00	0
0515-0023	2016-06-14 14:45:00	0
0515-0023	2016-06-14 15:00:00	0
0515-0023	2016-06-14 15:15:00	0
0515-0023	2016-06-14 15:30:00	0
0515-0023	2016-06-14 15:45:00	0
0515-0023	2016-06-14 16:00:00	0
0515-0023	2016-06-14 16:15:00	0
0515-0023	2016-06-14 16:30:00	0
0515-0023	2016-06-14 16:45:00	0
0515-0023	2016-06-14 17:00:00	0
0515-0023	2016-06-14 17:15:00	0
0515-0023	2016-06-14 17:30:00	0
0515-0023	2016-06-14 17:45:00	0
0515-0023	2016-06-14 18:00:00	0
0515-0023	2016-06-14 18:15:00	0
0515-0023	2016-06-14 18:30:00	0
0515-0023	2016-06-14 18:45:00	0
0515-0023	2016-06-14 19:00:00	0
0515-0023	2016-06-14 19:15:00	0
0515-0023	2016-06-14 19:30:00	0
0515-0023	2016-06-14 19:45:00	0
0515-0023	2016-06-14 20:00:00	0
0515-0023	2016-06-14 20:15:00	0
0515-0023	2016-06-14 20:30:00	0
0515-0023	2016-06-14 20:45:00	0
0515-0023	2016-06-14 21:00:00	0
0515-0023	2016-06-14 21:15:00	0
0515-0023	2016-06-14 21:30:00	0
0515-0023	2016-06-14 21:45:00	0
0515-0023	2016-06-14 22:00:00	0
0515-0023	2016-06-14 22:15:00	0
0515-0023	2016-06-14 22:30:00	0
0515-0023	2016-06-14 22:45:00	0
0515-0023	2016-06-14 23:00:00	0
0515-0023	2016-06-14 23:15:00	0
0515-0023	2016-06-14 23:30:00	0
0515-0023	2016-06-14 23:45:00	0
0515-0023	2016-06-15 00:00:00	0
0515-0023	2016-06-15 00:15:00	0
0515-0023	2016-06-15 00:30:00	0
0515-0023	2016-06-15 00:45:00	0
0515-0023	2016-06-15 01:00:00	0
0515-0023	2016-06-15 01:15:00	0
0515-0023	2016-06-15 01:30:00	0
0515-0023	2016-06-15 01:45:00	0
0515-0023	2016-06-15 02:00:00	0
0515-0023	2016-06-15 02:15:00	0
0515-0023	2016-06-15 02:30:00	0
0515-0023	2016-06-15 02:45:00	0
0515-0023	2016-06-15 03:00:00	0
0515-0023	2016-06-15 03:15:00	0
0515-0023	2016-06-15 03:30:00	0
0515-0023	2016-06-15 03:45:00	0
0515-0023	2016-06-15 04:00:00	0
0515-0023	2016-06-15 04:15:00	0
0515-0023	2016-06-15 04:30:00	0
0515-0023	2016-06-15 04:45:00	0
0515-0023	2016-06-15 05:00:00	0
0515-0023	2016-06-15 05:15:00	0
0515-0023	2016-06-15 05:30:00	0
0515-0023	2016-06-15 05:45:00	0
0515-0023	2016-06-15 06:00:00	0
0515-0023	2016-06-15 06:15:00	0
0515-0023	2016-06-15 06:30:00	0
0515-0023	2016-06-15 06:45:00	0
0515-0023	2016-06-15 07:00:00	0
0515-0023	2016-06-15 07:15:00	0
0515-0023	2016-06-15 07:30:00	0
0515-0023	2016-06-15 07:45:00	0
0515-0023	2016-06-15 08:00:00	0
0515-0023	2016-06-15 08:15:00	0
0515-0023	2016-06-15 08:30:00	0
0515-0023	2016-06-15 08:45:00	0
0515-0023	2016-06-15 09:00:00	0
0515-0023	2016-06-15 09:15:00	0
0515-0023	2016-06-15 09:30:00	11
0515-0023	2016-06-15 09:45:00	0
0515-0023	2016-06-15 10:00:00	0
0515-0023	2016-06-15 10:15:00	0
0515-0023	2016-06-15 10:30:00	0
0515-0023	2016-06-15 10:45:00	0
0515-0023	2016-06-15 11:00:00	6
0515-0023	2016-06-15 11:15:00	0
0515-0023	2016-06-15 11:30:00	163
0515-0023	2016-06-15 11:45:00	153
0515-0023	2016-06-15 12:00:00	492
0515-0023	2016-06-15 12:15:00	43
0515-0023	2016-06-15 12:30:00	9
0515-0023	2016-06-15 12:45:00	0
0515-0023	2016-06-15 13:00:00	219
0515-0023	2016-06-15 13:15:00	534
0515-0023	2016-06-15 13:30:00	272
0515-0023	2016-06-15 13:45:00	44
0515-0023	2016-06-15 14:00:00	70
0515-0023	2016-06-15 14:15:00	23
0515-0023	2016-06-15 14:30:00	0
0515-0023	2016-06-15 14:45:00	10
0515-0023	2016-06-15 15:00:00	0
0515-0023	2016-06-15 15:15:00	385
0515-0023	2016-06-15 15:30:00	22
0515-0023	2016-06-15 15:45:00	225
0515-0023	2016-06-15 16:00:00	37
0515-0023	2016-06-15 16:15:00	334
0515-0023	2016-06-15 16:30:00	91
0515-0023	2016-06-15 16:45:00	253
0515-0023	2016-06-15 17:00:00	17
0515-0023	2016-06-15 17:15:00	198
0515-0023	2016-06-15 17:30:00	312
0515-0023	2016-06-15 17:45:00	98
0515-0023	2016-06-15 18:00:00	193
0515-0023	2016-06-15 18:15:00	0
0515-0023	2016-06-15 18:30:00	42
0515-0023	2016-06-15 18:45:00	74
0515-0023	2016-06-15 19:00:00	119
0515-0023	2016-06-15 19:15:00	0
0515-0023	2016-06-15 19:30:00	0
0515-0023	2016-06-15 19:45:00	9
0515-0023	2016-06-15 20:00:00	0
0515-0023	2016-06-15 20:15:00	0
0515-0023	2016-06-15 20:30:00	0
0515-0023	2016-06-15 20:45:00	0
0515-0023	2016-06-15 21:00:00	0
0515-0023	2016-06-15 21:15:00	200
0515-0023	2016-06-15 21:30:00	565
0515-0023	2016-06-15 21:45:00	0
0515-0023	2016-06-15 22:00:00	154
0515-0023	2016-06-15 22:15:00	0
0515-0023	2016-06-15 22:30:00	12
0515-0023	2016-06-15 22:45:00	0
0515-0023	2016-06-15 23:00:00	0
0515-0023	2016-06-15 23:15:00	100
0515-0023	2016-06-15 23:30:00	31
0515-0023	2016-06-15 23:45:00	0
0515-0023	2016-06-16 00:00:00	0
0515-0023	2016-06-16 00:15:00	0
0515-0023	2016-06-16 00:30:00	0
0515-0023	2016-06-16 00:45:00	0
0515-0023	2016-06-16 01:00:00	0
0515-0023	2016-06-16 01:15:00	0
0515-0023	2016-06-16 01:30:00	0
0515-0023	2016-06-16 01:45:00	0
0515-0023	2016-06-16 02:00:00	0
0515-0023	2016-06-16 02:15:00	0
0515-0023	2016-06-16 02:30:00	0
0515-0023	2016-06-16 02:45:00	11
0515-0023	2016-06-16 03:00:00	0
0515-0023	2016-06-16 03:15:00	0
0515-0023	2016-06-16 03:30:00	0
0515-0023	2016-06-16 03:45:00	0
0515-0023	2016-06-16 04:00:00	0
0515-0023	2016-06-16 04:15:00	0
0515-0023	2016-06-16 04:30:00	0
0515-0023	2016-06-16 04:45:00	0
0515-0023	2016-06-16 05:00:00	9
0515-0023	2016-06-16 05:15:00	34
0515-0023	2016-06-16 05:30:00	35
0515-0023	2016-06-16 05:45:00	0
0515-0023	2016-06-16 06:00:00	0
0515-0023	2016-06-16 06:15:00	454
0515-0023	2016-06-16 06:30:00	159
0515-0023	2016-06-16 06:45:00	35
0515-0023	2016-06-16 07:00:00	52
0515-0023	2016-06-16 07:15:00	1255
0515-0023	2016-06-16 07:30:00	189
0515-0023	2016-06-16 07:45:00	618
0515-0023	2016-06-16 08:00:00	1509
0515-0023	2016-06-16 08:15:00	167
0515-0023	2016-06-16 08:30:00	58
0515-0023	2016-06-16 08:45:00	137
0515-0023	2016-06-16 09:00:00	37
0515-0023	2016-06-16 09:15:00	91
0515-0023	2016-06-16 09:30:00	6
0515-0023	2016-06-16 09:45:00	9
0515-0023	2016-06-16 10:00:00	24
0515-0023	2016-06-16 10:15:00	175
0515-0023	2016-06-16 10:30:00	153
0515-0023	2016-06-16 10:45:00	17
0515-0023	2016-06-16 11:00:00	154
0515-0023	2016-06-16 11:15:00	151
0515-0023	2016-06-16 11:30:00	106
0515-0023	2016-06-16 11:45:00	86
0515-0023	2016-06-16 12:00:00	40
0515-0023	2016-06-16 12:15:00	1209
0515-0023	2016-06-16 12:30:00	359
0515-0023	2016-06-16 12:45:00	6
0515-0023	2016-06-16 13:00:00	30
0515-0023	2016-06-16 13:15:00	812
0515-0023	2016-06-16 13:30:00	248
0515-0023	2016-06-16 13:45:00	220
0515-0023	2016-06-16 14:00:00	9
0515-0023	2016-06-16 14:15:00	155
0515-0023	2016-06-16 14:30:00	152
0515-0023	2016-06-16 14:45:00	0
0515-0023	2016-06-16 15:00:00	35
0515-0023	2016-06-16 15:15:00	304
0515-0023	2016-06-16 15:30:00	56
0515-0023	2016-06-16 15:45:00	0
0515-0023	2016-06-16 16:00:00	167
0515-0023	2016-06-16 16:15:00	0
0515-0023	2016-06-16 16:30:00	0
0515-0023	2016-06-16 16:45:00	0
0515-0023	2016-06-16 17:00:00	0
0515-0023	2016-06-16 17:15:00	0
0515-0023	2016-06-16 17:30:00	96
0515-0023	2016-06-16 17:45:00	130
0515-0023	2016-06-16 18:00:00	0
0515-0023	2016-06-16 18:15:00	230
0515-0023	2016-06-16 18:30:00	34
0515-0023	2016-06-16 18:45:00	83
0515-0023	2016-06-16 19:00:00	0
0515-0023	2016-06-16 19:15:00	0
0515-0023	2016-06-16 19:30:00	0
0515-0023	2016-06-16 19:45:00	0
0515-0023	2016-06-16 20:00:00	0
0515-0023	2016-06-16 20:15:00	0
0515-0023	2016-06-16 20:30:00	0
0515-0023	2016-06-16 20:45:00	0
0515-0023	2016-06-16 21:00:00	393
0515-0023	2016-06-16 21:15:00	211
0515-0023	2016-06-16 21:30:00	37
0515-0023	2016-06-16 21:45:00	101
0515-0023	2016-06-16 22:00:00	0
0515-0023	2016-06-16 22:15:00	304
0515-0023	2016-06-16 22:30:00	67
0515-0023	2016-06-16 22:45:00	0
0515-0023	2016-06-16 23:00:00	0
0515-0023	2016-06-16 23:15:00	0
0515-0023	2016-06-16 23:30:00	0
0515-0023	2016-06-16 23:45:00	0
0515-0023	2016-06-17 00:00:00	0
0515-0023	2016-06-17 00:15:00	0
0515-0023	2016-06-17 00:30:00	0
0515-0023	2016-06-17 00:45:00	0
0515-0023	2016-06-17 01:00:00	0
0515-0023	2016-06-17 01:15:00	0
0515-0023	2016-06-17 01:30:00	0
0515-0023	2016-06-17 01:45:00	0
0515-0023	2016-06-17 02:00:00	0
0515-0023	2016-06-17 02:15:00	0
0515-0023	2016-06-17 02:30:00	0
0515-0023	2016-06-17 02:45:00	0
0515-0023	2016-06-17 03:00:00	0
0515-0023	2016-06-17 03:15:00	0
0515-0023	2016-06-17 03:30:00	0
0515-0023	2016-06-17 03:45:00	0
0515-0023	2016-06-17 04:00:00	0
0515-0023	2016-06-17 04:15:00	12
0515-0023	2016-06-17 04:30:00	0
0515-0023	2016-06-17 04:45:00	0
0515-0023	2016-06-17 05:00:00	0
0515-0023	2016-06-17 05:15:00	23
0515-0023	2016-06-17 05:30:00	37
0515-0023	2016-06-17 05:45:00	0
0515-0023	2016-06-17 06:00:00	0
0515-0023	2016-06-17 06:15:00	59
0515-0023	2016-06-17 06:30:00	0
0515-0023	2016-06-17 06:45:00	193
0515-0023	2016-06-17 07:00:00	637
0515-0023	2016-06-17 07:15:00	849
0515-0023	2016-06-17 07:30:00	0
0515-0023	2016-06-17 07:45:00	1536
0515-0023	2016-06-17 08:00:00	335
0515-0023	2016-06-17 08:15:00	163
0515-0023	2016-06-17 08:30:00	134
0515-0023	2016-06-17 08:45:00	0
0515-0023	2016-06-17 09:00:00	0
0515-0023	2016-06-17 09:15:00	0
0515-0023	2016-06-17 09:30:00	0
0515-0023	2016-06-17 09:45:00	179
0515-0023	2016-06-17 10:00:00	435
0515-0023	2016-06-17 10:15:00	589
0515-0023	2016-06-17 10:30:00	595
0515-0023	2016-06-17 10:45:00	347
0515-0023	2016-06-17 11:00:00	66
0515-0023	2016-06-17 11:15:00	0
0515-0023	2016-06-17 11:30:00	4
0515-0023	2016-06-17 11:45:00	41
0515-0023	2016-06-17 12:00:00	265
0515-0023	2016-06-17 12:15:00	91
0515-0023	2016-06-17 12:30:00	7
0515-0023	2016-06-17 12:45:00	5
0515-0023	2016-06-17 13:00:00	23
0515-0023	2016-06-17 13:15:00	302
0515-0023	2016-06-17 13:30:00	0
0515-0023	2016-06-17 13:45:00	41
0515-0023	2016-06-17 14:00:00	34
0515-0023	2016-06-17 14:15:00	0
0515-0023	2016-06-17 14:30:00	109
0515-0023	2016-06-17 14:45:00	265
0515-0023	2016-06-17 15:00:00	269
0515-0023	2016-06-17 15:15:00	4
0515-0023	2016-06-17 15:30:00	119
0515-0023	2016-06-17 15:45:00	100
0515-0023	2016-06-17 16:00:00	73
0515-0023	2016-06-17 16:15:00	4
0515-0023	2016-06-17 16:30:00	0
0515-0023	2016-06-17 16:45:00	0
0515-0023	2016-06-17 17:00:00	0
0515-0023	2016-06-17 17:15:00	32
0515-0023	2016-06-17 17:30:00	205
0515-0023	2016-06-17 17:45:00	219
0515-0023	2016-06-17 18:00:00	1389
0515-0023	2016-06-17 18:15:00	468
0515-0023	2016-06-17 18:30:00	13
0515-0023	2016-06-17 18:45:00	634
0515-0023	2016-06-17 19:00:00	300
0515-0023	2016-06-17 19:15:00	159
0515-0023	2016-06-17 19:30:00	0
0515-0023	2016-06-17 19:45:00	72
0515-0023	2016-06-17 20:00:00	180
0515-0023	2016-06-17 20:15:00	29
0515-0023	2016-06-17 20:30:00	0
0515-0023	2016-06-17 20:45:00	13
0515-0023	2016-06-17 21:00:00	0
0515-0023	2016-06-17 21:15:00	69
0515-0023	2016-06-17 21:30:00	233
0515-0023	2016-06-17 21:45:00	164
0515-0023	2016-06-17 22:00:00	10
0515-0023	2016-06-17 22:15:00	23
0515-0023	2016-06-17 22:30:00	101
0515-0023	2016-06-17 22:45:00	142
0515-0023	2016-06-17 23:00:00	143
0515-0023	2016-06-17 23:15:00	21
0515-0023	2016-06-17 23:30:00	85
0515-0023	2016-06-17 23:45:00	0
0515-0023	2016-06-18 00:00:00	0
0515-0023	2016-06-18 00:15:00	0
0515-0023	2016-06-18 00:30:00	0
0515-0023	2016-06-18 00:45:00	0
0515-0023	2016-06-18 01:00:00	0
0515-0023	2016-06-18 01:15:00	0
0515-0023	2016-06-18 01:30:00	0
0515-0023	2016-06-18 01:45:00	0
0515-0023	2016-06-18 02:00:00	10
0515-0023	2016-06-18 02:15:00	12
0515-0023	2016-06-18 02:30:00	0
0515-0023	2016-06-18 02:45:00	0
0515-0023	2016-06-18 03:00:00	0
0515-0023	2016-06-18 03:15:00	0
0515-0023	2016-06-18 03:30:00	10
0515-0023	2016-06-18 03:45:00	0
0515-0023	2016-06-18 04:00:00	0
0515-0023	2016-06-18 04:15:00	0
0515-0023	2016-06-18 04:30:00	0
0515-0023	2016-06-18 04:45:00	0
0515-0023	2016-06-18 05:00:00	0
0515-0023	2016-06-18 05:15:00	0
0515-0023	2016-06-18 05:30:00	0
0515-0023	2016-06-18 05:45:00	0
0515-0023	2016-06-18 06:00:00	0
0515-0023	2016-06-18 06:15:00	0
0515-0023	2016-06-18 06:30:00	0
0515-0023	2016-06-18 06:45:00	0
0515-0023	2016-06-18 07:00:00	0
0515-0023	2016-06-18 07:15:00	0
0515-0023	2016-06-18 07:30:00	27
0515-0023	2016-06-18 07:45:00	29
0515-0023	2016-06-18 08:00:00	291
0515-0023	2016-06-18 08:15:00	0
0515-0023	2016-06-18 08:30:00	239
0515-0023	2016-06-18 08:45:00	98
0515-0023	2016-06-18 09:00:00	207
0515-0023	2016-06-18 09:15:00	106
0515-0023	2016-06-18 09:30:00	1299
0515-0023	2016-06-18 09:45:00	224
0515-0023	2016-06-18 10:00:00	137
0515-0023	2016-06-18 10:15:00	252
0515-0023	2016-06-18 10:30:00	441
0515-0023	2016-06-18 10:45:00	415
0515-0023	2016-06-18 11:00:00	741
0515-0023	2016-06-18 11:15:00	49
0515-0023	2016-06-18 11:30:00	102
0515-0023	2016-06-18 11:45:00	0
0515-0023	2016-06-18 12:00:00	13
0515-0023	2016-06-18 12:15:00	42
0515-0023	2016-06-18 12:30:00	711
0515-0023	2016-06-18 12:45:00	382
0515-0023	2016-06-18 13:00:00	274
0515-0023	2016-06-18 13:15:00	227
0515-0023	2016-06-18 13:30:00	266
0515-0023	2016-06-18 13:45:00	156
0515-0023	2016-06-18 14:00:00	180
0515-0023	2016-06-18 14:15:00	0
0515-0023	2016-06-18 14:30:00	7
0515-0023	2016-06-18 14:45:00	30
0515-0023	2016-06-18 15:00:00	48
0515-0023	2016-06-18 15:15:00	0
0515-0023	2016-06-18 15:30:00	10
0515-0023	2016-06-18 15:45:00	6
0515-0023	2016-06-18 16:00:00	44
0515-0023	2016-06-18 16:15:00	32
0515-0023	2016-06-18 16:30:00	8
0515-0023	2016-06-18 16:45:00	762
0515-0023	2016-06-18 17:00:00	280
0515-0023	2016-06-18 17:15:00	0
0515-0023	2016-06-18 17:30:00	0
0515-0023	2016-06-18 17:45:00	58
0515-0023	2016-06-18 18:00:00	28
0515-0023	2016-06-18 18:15:00	25
0515-0023	2016-06-18 18:30:00	0
0515-0023	2016-06-18 18:45:00	0
0515-0023	2016-06-18 19:00:00	40
0515-0023	2016-06-18 19:15:00	5
0515-0023	2016-06-18 19:30:00	897
0515-0023	2016-06-18 19:45:00	130
0515-0023	2016-06-18 20:00:00	4
0515-0023	2016-06-18 20:15:00	0
0515-0023	2016-06-18 20:30:00	0
0515-0023	2016-06-18 20:45:00	4
0515-0023	2016-06-18 21:00:00	329
0515-0023	2016-06-18 21:15:00	0
0515-0023	2016-06-18 21:30:00	461
0515-0023	2016-06-18 21:45:00	176
0515-0023	2016-06-18 22:00:00	153
0515-0023	2016-06-18 22:15:00	0
0515-0023	2016-06-18 22:30:00	824
0515-0023	2016-06-18 22:45:00	28
0515-0023	2016-06-18 23:00:00	32
0515-0023	2016-06-18 23:15:00	0
0515-0023	2016-06-18 23:30:00	0
0515-0023	2016-06-18 23:45:00	0
0515-0023	2016-06-19 00:00:00	0
0515-0023	2016-06-19 00:15:00	0
0515-0023	2016-06-19 00:30:00	0
0515-0023	2016-06-19 00:45:00	0
0515-0023	2016-06-19 01:00:00	0
0515-0023	2016-06-19 01:15:00	0
0515-0023	2016-06-19 01:30:00	0
0515-0023	2016-06-19 01:45:00	12
0515-0023	2016-06-19 02:00:00	15
0515-0023	2016-06-19 02:15:00	0
0515-0023	2016-06-19 02:30:00	0
0515-0023	2016-06-19 02:45:00	0
0515-0023	2016-06-19 03:00:00	0
0515-0023	2016-06-19 03:15:00	0
0515-0023	2016-06-19 03:30:00	8
0515-0023	2016-06-19 03:45:00	0
0515-0023	2016-06-19 04:00:00	0
0515-0023	2016-06-19 04:15:00	0
0515-0023	2016-06-19 04:30:00	22
0515-0023	2016-06-19 04:45:00	0
0515-0023	2016-06-19 05:00:00	0
0515-0023	2016-06-19 05:15:00	0
0515-0023	2016-06-19 05:30:00	0
0515-0023	2016-06-19 05:45:00	0
0515-0023	2016-06-19 06:00:00	0
0515-0023	2016-06-19 06:15:00	0
0515-0023	2016-06-19 06:30:00	0
0515-0023	2016-06-19 06:45:00	53
0515-0023	2016-06-19 07:00:00	89
0515-0023	2016-06-19 07:15:00	0
0515-0023	2016-06-19 07:30:00	0
0515-0023	2016-06-19 07:45:00	73
0515-0023	2016-06-19 08:00:00	0
0515-0023	2016-06-19 08:15:00	314
0515-0023	2016-06-19 08:30:00	424
0515-0023	2016-06-19 08:45:00	330
0515-0023	2016-06-19 09:00:00	404
0515-0023	2016-06-19 09:15:00	248
0515-0023	2016-06-19 09:30:00	67
0515-0023	2016-06-19 09:45:00	38
0515-0023	2016-06-19 10:00:00	232
0515-0023	2016-06-19 10:15:00	488
0515-0023	2016-06-19 10:30:00	757
0515-0023	2016-06-19 10:45:00	790
0515-0023	2016-06-19 11:00:00	908
0515-0023	2016-06-19 11:15:00	312
0515-0023	2016-06-19 11:30:00	183
0515-0023	2016-06-19 11:45:00	0
0515-0023	2016-06-19 12:00:00	0
0515-0023	2016-06-19 12:15:00	202
0515-0023	2016-06-19 12:30:00	334
0515-0023	2016-06-19 12:45:00	14
0515-0023	2016-06-19 13:00:00	13
0515-0023	2016-06-19 13:15:00	26
0515-0023	2016-06-19 13:30:00	0
0515-0023	2016-06-19 13:45:00	46
0515-0023	2016-06-19 14:00:00	28
0515-0023	2016-06-19 14:15:00	219
0515-0023	2016-06-19 14:30:00	214
0515-0023	2016-06-19 14:45:00	675
0515-0023	2016-06-19 15:00:00	137
0515-0023	2016-06-19 15:15:00	381
0515-0023	2016-06-19 15:30:00	60
0515-0023	2016-06-19 15:45:00	0
0515-0023	2016-06-19 16:00:00	146
0515-0023	2016-06-19 16:15:00	209
0515-0023	2016-06-19 16:30:00	128
0515-0023	2016-06-19 16:45:00	92
0515-0023	2016-06-19 17:00:00	158
0515-0023	2016-06-19 17:15:00	110
0515-0023	2016-06-19 17:30:00	7
0515-0023	2016-06-19 17:45:00	63
0515-0023	2016-06-19 18:00:00	206
0515-0023	2016-06-19 18:15:00	101
0515-0023	2016-06-19 18:30:00	0
0515-0023	2016-06-19 18:45:00	0
0515-0023	2016-06-19 19:00:00	67
0515-0023	2016-06-19 19:15:00	60
0515-0023	2016-06-19 19:30:00	110
0515-0023	2016-06-19 19:45:00	70
0515-0023	2016-06-19 20:00:00	102
0515-0023	2016-06-19 20:15:00	94
0515-0023	2016-06-19 20:30:00	91
0515-0023	2016-06-19 20:45:00	52
0515-0023	2016-06-19 21:00:00	8
0515-0023	2016-06-19 21:15:00	144
0515-0023	2016-06-19 21:30:00	35
0515-0023	2016-06-19 21:45:00	118
0515-0023	2016-06-19 22:00:00	128
0515-0023	2016-06-19 22:15:00	326
0515-0023	2016-06-19 22:30:00	88
0515-0023	2016-06-19 22:45:00	5
0515-0023	2016-06-19 23:00:00	0
0515-0023	2016-06-19 23:15:00	0
0515-0023	2016-06-19 23:30:00	0
0515-0023	2016-06-19 23:45:00	9
0515-0023	2016-06-20 00:00:00	0
0515-0023	2016-06-20 00:15:00	0
0515-0023	2016-06-20 00:30:00	0
0515-0023	2016-06-20 00:45:00	0
0515-0023	2016-06-20 01:00:00	0
0515-0023	2016-06-20 01:15:00	0
0515-0023	2016-06-20 01:30:00	0
0515-0023	2016-06-20 01:45:00	7
0515-0023	2016-06-20 02:00:00	0
0515-0023	2016-06-20 02:15:00	0
0515-0023	2016-06-20 02:30:00	0
0515-0023	2016-06-20 02:45:00	0
0515-0023	2016-06-20 03:00:00	0
0515-0023	2016-06-20 03:15:00	0
0515-0023	2016-06-20 03:30:00	0
0515-0023	2016-06-20 03:45:00	0
0515-0023	2016-06-20 04:00:00	0
0515-0023	2016-06-20 04:15:00	0
0515-0023	2016-06-20 04:30:00	0
0515-0023	2016-06-20 04:45:00	7
0515-0023	2016-06-20 05:00:00	9
0515-0023	2016-06-20 05:15:00	20
0515-0023	2016-06-20 05:30:00	0
0515-0023	2016-06-20 05:45:00	0
0515-0023	2016-06-20 06:00:00	0
0515-0023	2016-06-20 06:15:00	0
0515-0023	2016-06-20 06:30:00	0
0515-0023	2016-06-20 06:45:00	0
0515-0023	2016-06-20 07:00:00	0
0515-0023	2016-06-20 07:15:00	0
0515-0023	2016-06-20 07:30:00	0
0515-0023	2016-06-20 07:45:00	0
0515-0023	2016-06-20 08:00:00	0
0515-0023	2016-06-20 08:15:00	0
0515-0023	2016-06-20 08:30:00	0
0515-0023	2016-06-20 08:45:00	0
0515-0023	2016-06-20 09:00:00	0
0515-0023	2016-06-20 09:15:00	0
0515-0023	2016-06-20 09:30:00	0
0515-0023	2016-06-20 09:45:00	0
0515-0023	2016-06-20 10:00:00	0
0515-0023	2016-06-20 10:15:00	0
0515-0023	2016-06-20 10:30:00	0
0515-0023	2016-06-20 10:45:00	0
0515-0023	2016-06-20 11:00:00	0
0515-0023	2016-06-20 11:15:00	0
0515-0023	2016-06-20 11:30:00	0
0515-0023	2016-06-20 11:45:00	0
0515-0023	2016-06-20 12:00:00	0
0515-0023	2016-06-20 12:15:00	0
0515-0023	2016-06-20 12:30:00	0
0515-0023	2016-06-20 12:45:00	0
0515-0023	2016-06-20 13:00:00	0
0515-0023	2016-06-20 13:15:00	0
0515-0023	2016-06-20 13:30:00	0
0515-0023	2016-06-20 13:45:00	0
0515-0023	2016-06-20 14:00:00	0
0515-0023	2016-06-20 14:15:00	0
0515-0023	2016-06-20 14:30:00	0
0515-0023	2016-06-20 14:45:00	0
0515-0023	2016-06-20 15:00:00	0
0515-0023	2016-06-20 15:15:00	0
0515-0023	2016-06-20 15:30:00	0
0515-0023	2016-06-20 15:45:00	0
0515-0023	2016-06-20 16:00:00	0
0515-0023	2016-06-20 16:15:00	0
0515-0023	2016-06-20 16:30:00	0
0515-0023	2016-06-20 16:45:00	0
0515-0023	2016-06-20 17:00:00	0
0515-0023	2016-06-20 17:15:00	0
0515-0023	2016-06-20 17:30:00	0
0515-0023	2016-06-20 17:45:00	0
0515-0023	2016-06-20 18:00:00	0
0515-0023	2016-06-20 18:15:00	0
0515-0023	2016-06-20 18:30:00	0
0515-0023	2016-06-20 18:45:00	0
0515-0023	2016-06-20 19:00:00	0
0515-0023	2016-06-20 19:15:00	0
0515-0023	2016-06-20 19:30:00	0
0515-0023	2016-06-20 19:45:00	0
0515-0023	2016-06-20 20:00:00	0
0515-0023	2016-06-20 20:15:00	0
0515-0023	2016-06-20 20:30:00	0
0515-0023	2016-06-20 20:45:00	0
0515-0023	2016-06-20 21:00:00	0
0515-0023	2016-06-20 21:15:00	0
0515-0023	2016-06-20 21:30:00	0
0515-0023	2016-06-20 21:45:00	0
0515-0023	2016-06-20 22:00:00	0
0515-0023	2016-06-20 22:15:00	0
0515-0023	2016-06-20 22:30:00	0
0515-0023	2016-06-20 22:45:00	0
0515-0023	2016-06-20 23:00:00	0
0515-0023	2016-06-20 23:15:00	0
0515-0023	2016-06-20 23:30:00	0
0515-0023	2016-06-20 23:45:00	0
0515-0023	2016-06-21 00:00:00	0
0515-0023	2016-06-21 00:15:00	0
0515-0023	2016-06-21 00:30:00	0
0515-0023	2016-06-21 00:45:00	0
0515-0023	2016-06-21 01:00:00	0
0515-0023	2016-06-21 01:15:00	0
0515-0023	2016-06-21 01:30:00	0
0515-0023	2016-06-21 01:45:00	0
0515-0023	2016-06-21 02:00:00	0
0515-0023	2016-06-21 02:15:00	0
0515-0023	2016-06-21 02:30:00	0
0515-0023	2016-06-21 02:45:00	0
0515-0023	2016-06-21 03:00:00	0
0515-0023	2016-06-21 03:15:00	0
0515-0023	2016-06-21 03:30:00	0
0515-0023	2016-06-21 03:45:00	0
0515-0023	2016-06-21 04:00:00	0
0515-0023	2016-06-21 04:15:00	0
0515-0023	2016-06-21 04:30:00	0
0515-0023	2016-06-21 04:45:00	0
0515-0023	2016-06-21 05:00:00	0
0515-0023	2016-06-21 05:15:00	0
0515-0023	2016-06-21 05:30:00	0
0515-0023	2016-06-21 05:45:00	0
0515-0023	2016-06-21 06:00:00	0
0515-0023	2016-06-21 06:15:00	0
0515-0023	2016-06-21 06:30:00	0
0515-0023	2016-06-21 06:45:00	0
0515-0023	2016-06-21 07:00:00	0
0515-0023	2016-06-21 07:15:00	0
0515-0023	2016-06-21 07:30:00	0
0515-0023	2016-06-21 07:45:00	0
0515-0023	2016-06-21 08:00:00	0
0515-0023	2016-06-21 08:15:00	0
0515-0023	2016-06-21 08:30:00	0
0515-0023	2016-06-21 08:45:00	0
0515-0023	2016-06-21 09:00:00	0
0515-0023	2016-06-21 09:15:00	0
0515-0023	2016-06-21 09:30:00	0
0515-0023	2016-06-21 09:45:00	0
0515-0023	2016-06-21 10:00:00	0
0515-0023	2016-06-21 10:15:00	0
0515-0023	2016-06-21 10:30:00	0
0515-0023	2016-06-21 10:45:00	0
0515-0023	2016-06-21 11:00:00	0
0515-0023	2016-06-21 11:15:00	0
0515-0023	2016-06-21 11:30:00	0
0515-0023	2016-06-21 11:45:00	0
0515-0023	2016-06-21 12:00:00	0
0515-0023	2016-06-21 12:15:00	0
0515-0023	2016-06-21 12:30:00	696
0515-0023	2016-06-21 12:45:00	409
0515-0023	2016-06-21 13:00:00	288
0515-0023	2016-06-21 13:15:00	0
0515-0023	2016-06-21 13:30:00	0
0515-0023	2016-06-21 13:45:00	259
0515-0023	2016-06-21 14:00:00	819
0515-0023	2016-06-21 14:15:00	668
0515-0023	2016-06-21 14:30:00	0
0515-0023	2016-06-21 14:45:00	0
0515-0023	2016-06-21 15:00:00	0
0515-0023	2016-06-21 15:15:00	0
0515-0023	2016-06-21 15:30:00	0
0515-0023	2016-06-21 15:45:00	0
0515-0023	2016-06-21 16:00:00	0
0515-0023	2016-06-21 16:15:00	0
0515-0023	2016-06-21 16:30:00	0
0515-0023	2016-06-21 16:45:00	0
0515-0023	2016-06-21 17:00:00	0
0515-0023	2016-06-21 17:15:00	0
0515-0023	2016-06-21 17:30:00	0
0515-0023	2016-06-21 17:45:00	0
0515-0023	2016-06-21 18:00:00	0
0515-0023	2016-06-21 18:15:00	0
0515-0023	2016-06-21 18:30:00	0
0515-0023	2016-06-21 18:45:00	0
0515-0023	2016-06-21 19:00:00	0
0515-0023	2016-06-21 19:15:00	0
0515-0023	2016-06-21 19:30:00	0
0515-0023	2016-06-21 19:45:00	0
0515-0023	2016-06-21 20:00:00	0
0515-0023	2016-06-21 20:15:00	0
0515-0023	2016-06-21 20:30:00	0
0515-0023	2016-06-21 20:45:00	0
0515-0023	2016-06-21 21:00:00	0
0515-0023	2016-06-21 21:15:00	0
0515-0023	2016-06-21 21:30:00	0
0515-0023	2016-06-21 21:45:00	0
0515-0023	2016-06-21 22:00:00	0
0515-0023	2016-06-21 22:15:00	0
0515-0023	2016-06-21 22:30:00	0
0515-0023	2016-06-21 22:45:00	0
0515-0023	2016-06-21 23:00:00	0
0515-0023	2016-06-21 23:15:00	0
0515-0023	2016-06-21 23:30:00	0
0515-0023	2016-06-21 23:45:00	0
