## Supplementary Data 2 for "Digital phenotyping by consumer wearables identifies sleep-associated markers of cardiovascular disease risk and biological aging": ActivityTable_0515-0045-NHC.tsv

0515-0045	2016-06-02 00:00:00	0
0515-0045	2016-06-02 00:15:00	0
0515-0045	2016-06-02 00:30:00	0
0515-0045	2016-06-02 00:45:00	0
0515-0045	2016-06-02 01:00:00	0
0515-0045	2016-06-02 01:15:00	0
0515-0045	2016-06-02 01:30:00	0
0515-0045	2016-06-02 01:45:00	0
0515-0045	2016-06-02 02:00:00	0
0515-0045	2016-06-02 02:15:00	0
0515-0045	2016-06-02 02:30:00	0
0515-0045	2016-06-02 02:45:00	0
0515-0045	2016-06-02 03:00:00	0
0515-0045	2016-06-02 03:15:00	0
0515-0045	2016-06-02 03:30:00	0
0515-0045	2016-06-02 03:45:00	0
0515-0045	2016-06-02 04:00:00	0
0515-0045	2016-06-02 04:15:00	0
0515-0045	2016-06-02 04:30:00	0
0515-0045	2016-06-02 04:45:00	0
0515-0045	2016-06-02 05:00:00	0
0515-0045	2016-06-02 05:15:00	0
0515-0045	2016-06-02 05:30:00	0
0515-0045	2016-06-02 05:45:00	0
0515-0045	2016-06-02 06:00:00	0
0515-0045	2016-06-02 06:15:00	0
0515-0045	2016-06-02 06:30:00	0
0515-0045	2016-06-02 06:45:00	0
0515-0045	2016-06-02 07:00:00	0
0515-0045	2016-06-02 07:15:00	0
0515-0045	2016-06-02 07:30:00	0
0515-0045	2016-06-02 07:45:00	0
0515-0045	2016-06-02 08:00:00	0
0515-0045	2016-06-02 08:15:00	0
0515-0045	2016-06-02 08:30:00	0
0515-0045	2016-06-02 08:45:00	7
0515-0045	2016-06-02 09:00:00	0
0515-0045	2016-06-02 09:15:00	0
0515-0045	2016-06-02 09:30:00	0
0515-0045	2016-06-02 09:45:00	0
0515-0045	2016-06-02 10:00:00	0
0515-0045	2016-06-02 10:15:00	0
0515-0045	2016-06-02 10:30:00	0
0515-0045	2016-06-02 10:45:00	159
0515-0045	2016-06-02 11:00:00	190
0515-0045	2016-06-02 11:15:00	271
0515-0045	2016-06-02 11:30:00	7
0515-0045	2016-06-02 11:45:00	135
0515-0045	2016-06-02 12:00:00	442
0515-0045	2016-06-02 12:15:00	124
0515-0045	2016-06-02 12:30:00	9
0515-0045	2016-06-02 12:45:00	598
0515-0045	2016-06-02 13:00:00	441
0515-0045	2016-06-02 13:15:00	230
0515-0045	2016-06-02 13:30:00	26
0515-0045	2016-06-02 13:45:00	287
0515-0045	2016-06-02 14:00:00	449
0515-0045	2016-06-02 14:15:00	190
0515-0045	2016-06-02 14:30:00	64
0515-0045	2016-06-02 14:45:00	28
0515-0045	2016-06-02 15:00:00	0
0515-0045	2016-06-02 15:15:00	0
0515-0045	2016-06-02 15:30:00	0
0515-0045	2016-06-02 15:45:00	57
0515-0045	2016-06-02 16:00:00	27
0515-0045	2016-06-02 16:15:00	272
0515-0045	2016-06-02 16:30:00	95
0515-0045	2016-06-02 16:45:00	69
0515-0045	2016-06-02 17:00:00	467
0515-0045	2016-06-02 17:15:00	94
0515-0045	2016-06-02 17:30:00	95
0515-0045	2016-06-02 17:45:00	0
0515-0045	2016-06-02 18:00:00	103
0515-0045	2016-06-02 18:15:00	43
0515-0045	2016-06-02 18:30:00	634
0515-0045	2016-06-02 18:45:00	485
0515-0045	2016-06-02 19:00:00	291
0515-0045	2016-06-02 19:15:00	19
0515-0045	2016-06-02 19:30:00	103
0515-0045	2016-06-02 19:45:00	310
0515-0045	2016-06-02 20:00:00	30
0515-0045	2016-06-02 20:15:00	22
0515-0045	2016-06-02 20:30:00	33
0515-0045	2016-06-02 20:45:00	232
0515-0045	2016-06-02 21:00:00	109
0515-0045	2016-06-02 21:15:00	40
0515-0045	2016-06-02 21:30:00	4
0515-0045	2016-06-02 21:45:00	55
0515-0045	2016-06-02 22:00:00	7
0515-0045	2016-06-02 22:15:00	43
0515-0045	2016-06-02 22:30:00	44
0515-0045	2016-06-02 22:45:00	0
0515-0045	2016-06-02 23:00:00	14
0515-0045	2016-06-02 23:15:00	11
0515-0045	2016-06-02 23:30:00	113
0515-0045	2016-06-02 23:45:00	6
0515-0045	2016-06-03 00:00:00	74
0515-0045	2016-06-03 00:15:00	15
0515-0045	2016-06-03 00:30:00	5
0515-0045	2016-06-03 00:45:00	0
0515-0045	2016-06-03 01:00:00	0
0515-0045	2016-06-03 01:15:00	0
0515-0045	2016-06-03 01:30:00	0
0515-0045	2016-06-03 01:45:00	0
0515-0045	2016-06-03 02:00:00	0
0515-0045	2016-06-03 02:15:00	19
0515-0045	2016-06-03 02:30:00	0
0515-0045	2016-06-03 02:45:00	0
0515-0045	2016-06-03 03:00:00	0
0515-0045	2016-06-03 03:15:00	0
0515-0045	2016-06-03 03:30:00	0
0515-0045	2016-06-03 03:45:00	0
0515-0045	2016-06-03 04:00:00	0
0515-0045	2016-06-03 04:15:00	20
0515-0045	2016-06-03 04:30:00	0
0515-0045	2016-06-03 04:45:00	0
0515-0045	2016-06-03 05:00:00	0
0515-0045	2016-06-03 05:15:00	0
0515-0045	2016-06-03 05:30:00	9
0515-0045	2016-06-03 05:45:00	0
0515-0045	2016-06-03 06:00:00	9
0515-0045	2016-06-03 06:15:00	0
0515-0045	2016-06-03 06:30:00	0
0515-0045	2016-06-03 06:45:00	0
0515-0045	2016-06-03 07:00:00	0
0515-0045	2016-06-03 07:15:00	0
0515-0045	2016-06-03 07:30:00	44
0515-0045	2016-06-03 07:45:00	0
0515-0045	2016-06-03 08:00:00	9
0515-0045	2016-06-03 08:15:00	8
0515-0045	2016-06-03 08:30:00	0
0515-0045	2016-06-03 08:45:00	0
0515-0045	2016-06-03 09:00:00	0
0515-0045	2016-06-03 09:15:00	136
0515-0045	2016-06-03 09:30:00	222
0515-0045	2016-06-03 09:45:00	218
0515-0045	2016-06-03 10:00:00	87
0515-0045	2016-06-03 10:15:00	6
0515-0045	2016-06-03 10:30:00	204
0515-0045	2016-06-03 10:45:00	201
0515-0045	2016-06-03 11:00:00	54
0515-0045	2016-06-03 11:15:00	93
0515-0045	2016-06-03 11:30:00	9
0515-0045	2016-06-03 11:45:00	345
0515-0045	2016-06-03 12:00:00	46
0515-0045	2016-06-03 12:15:00	0
0515-0045	2016-06-03 12:30:00	0
0515-0045	2016-06-03 12:45:00	87
0515-0045	2016-06-03 13:00:00	211
0515-0045	2016-06-03 13:15:00	454
0515-0045	2016-06-03 13:30:00	108
0515-0045	2016-06-03 13:45:00	237
0515-0045	2016-06-03 14:00:00	503
0515-0045	2016-06-03 14:15:00	447
0515-0045	2016-06-03 14:30:00	50
0515-0045	2016-06-03 14:45:00	229
0515-0045	2016-06-03 15:00:00	23
0515-0045	2016-06-03 15:15:00	46
0515-0045	2016-06-03 15:30:00	0
0515-0045	2016-06-03 15:45:00	30
0515-0045	2016-06-03 16:00:00	223
0515-0045	2016-06-03 16:15:00	143
0515-0045	2016-06-03 16:30:00	482
0515-0045	2016-06-03 16:45:00	27
0515-0045	2016-06-03 17:00:00	340
0515-0045	2016-06-03 17:15:00	294
0515-0045	2016-06-03 17:30:00	308
0515-0045	2016-06-03 17:45:00	10
0515-0045	2016-06-03 18:00:00	80
0515-0045	2016-06-03 18:15:00	8
0515-0045	2016-06-03 18:30:00	20
0515-0045	2016-06-03 18:45:00	0
0515-0045	2016-06-03 19:00:00	80
0515-0045	2016-06-03 19:15:00	346
0515-0045	2016-06-03 19:30:00	252
0515-0045	2016-06-03 19:45:00	12
0515-0045	2016-06-03 20:00:00	10
0515-0045	2016-06-03 20:15:00	182
0515-0045	2016-06-03 20:30:00	112
0515-0045	2016-06-03 20:45:00	110
0515-0045	2016-06-03 21:00:00	185
0515-0045	2016-06-03 21:15:00	62
0515-0045	2016-06-03 21:30:00	289
0515-0045	2016-06-03 21:45:00	179
0515-0045	2016-06-03 22:00:00	227
0515-0045	2016-06-03 22:15:00	137
0515-0045	2016-06-03 22:30:00	106
0515-0045	2016-06-03 22:45:00	294
0515-0045	2016-06-03 23:00:00	91
0515-0045	2016-06-03 23:15:00	23
0515-0045	2016-06-03 23:30:00	92
0515-0045	2016-06-03 23:45:00	241
0515-0045	2016-06-04 00:00:00	0
0515-0045	2016-06-04 00:15:00	0
0515-0045	2016-06-04 00:30:00	0
0515-0045	2016-06-04 00:45:00	0
0515-0045	2016-06-04 01:00:00	68
0515-0045	2016-06-04 01:15:00	0
0515-0045	2016-06-04 01:30:00	0
0515-0045	2016-06-04 01:45:00	0
0515-0045	2016-06-04 02:00:00	0
0515-0045	2016-06-04 02:15:00	0
0515-0045	2016-06-04 02:30:00	0
0515-0045	2016-06-04 02:45:00	0
0515-0045	2016-06-04 03:00:00	34
0515-0045	2016-06-04 03:15:00	18
0515-0045	2016-06-04 03:30:00	0
0515-0045	2016-06-04 03:45:00	0
0515-0045	2016-06-04 04:00:00	0
0515-0045	2016-06-04 04:15:00	0
0515-0045	2016-06-04 04:30:00	0
0515-0045	2016-06-04 04:45:00	0
0515-0045	2016-06-04 05:00:00	0
0515-0045	2016-06-04 05:15:00	7
0515-0045	2016-06-04 05:30:00	17
0515-0045	2016-06-04 05:45:00	0
0515-0045	2016-06-04 06:00:00	0
0515-0045	2016-06-04 06:15:00	0
0515-0045	2016-06-04 06:30:00	0
0515-0045	2016-06-04 06:45:00	0
0515-0045	2016-06-04 07:00:00	0
0515-0045	2016-06-04 07:15:00	0
0515-0045	2016-06-04 07:30:00	0
0515-0045	2016-06-04 07:45:00	0
0515-0045	2016-06-04 08:00:00	16
0515-0045	2016-06-04 08:15:00	0
0515-0045	2016-06-04 08:30:00	0
0515-0045	2016-06-04 08:45:00	0
0515-0045	2016-06-04 09:00:00	90
0515-0045	2016-06-04 09:15:00	0
0515-0045	2016-06-04 09:30:00	19
0515-0045	2016-06-04 09:45:00	0
0515-0045	2016-06-04 10:00:00	0
0515-0045	2016-06-04 10:15:00	10
0515-0045	2016-06-04 10:30:00	130
0515-0045	2016-06-04 10:45:00	205
0515-0045	2016-06-04 11:00:00	138
0515-0045	2016-06-04 11:15:00	15
0515-0045	2016-06-04 11:30:00	66
0515-0045	2016-06-04 11:45:00	11
0515-0045	2016-06-04 12:00:00	56
0515-0045	2016-06-04 12:15:00	260
0515-0045	2016-06-04 12:30:00	310
0515-0045	2016-06-04 12:45:00	51
0515-0045	2016-06-04 13:00:00	36
0515-0045	2016-06-04 13:15:00	63
0515-0045	2016-06-04 13:30:00	57
0515-0045	2016-06-04 13:45:00	0
0515-0045	2016-06-04 14:00:00	46
0515-0045	2016-06-04 14:15:00	23
0515-0045	2016-06-04 14:30:00	17
0515-0045	2016-06-04 14:45:00	0
0515-0045	2016-06-04 15:00:00	0
0515-0045	2016-06-04 15:15:00	0
0515-0045	2016-06-04 15:30:00	0
0515-0045	2016-06-04 15:45:00	32
0515-0045	2016-06-04 16:00:00	166
0515-0045	2016-06-04 16:15:00	558
0515-0045	2016-06-04 16:30:00	9
0515-0045	2016-06-04 16:45:00	142
0515-0045	2016-06-04 17:00:00	287
0515-0045	2016-06-04 17:15:00	87
0515-0045	2016-06-04 17:30:00	169
0515-0045	2016-06-04 17:45:00	298
0515-0045	2016-06-04 18:00:00	138
0515-0045	2016-06-04 18:15:00	262
0515-0045	2016-06-04 18:30:00	29
0515-0045	2016-06-04 18:45:00	78
0515-0045	2016-06-04 19:00:00	195
0515-0045	2016-06-04 19:15:00	237
0515-0045	2016-06-04 19:30:00	585
0515-0045	2016-06-04 19:45:00	715
0515-0045	2016-06-04 20:00:00	88
0515-0045	2016-06-04 20:15:00	757
0515-0045	2016-06-04 20:30:00	264
0515-0045	2016-06-04 20:45:00	147
0515-0045	2016-06-04 21:00:00	801
0515-0045	2016-06-04 21:15:00	49
0515-0045	2016-06-04 21:30:00	406
0515-0045	2016-06-04 21:45:00	186
0515-0045	2016-06-04 22:00:00	400
0515-0045	2016-06-04 22:15:00	398
0515-0045	2016-06-04 22:30:00	522
0515-0045	2016-06-04 22:45:00	323
0515-0045	2016-06-04 23:00:00	55
0515-0045	2016-06-04 23:15:00	24
0515-0045	2016-06-04 23:30:00	35
0515-0045	2016-06-04 23:45:00	121
0515-0045	2016-06-05 00:00:00	72
0515-0045	2016-06-05 00:15:00	101
0515-0045	2016-06-05 00:30:00	62
0515-0045	2016-06-05 00:45:00	27
0515-0045	2016-06-05 01:00:00	61
0515-0045	2016-06-05 01:15:00	7
0515-0045	2016-06-05 01:30:00	0
0515-0045	2016-06-05 01:45:00	75
0515-0045	2016-06-05 02:00:00	34
0515-0045	2016-06-05 02:15:00	0
0515-0045	2016-06-05 02:30:00	0
0515-0045	2016-06-05 02:45:00	0
0515-0045	2016-06-05 03:00:00	0
0515-0045	2016-06-05 03:15:00	0
0515-0045	2016-06-05 03:30:00	0
0515-0045	2016-06-05 03:45:00	6
0515-0045	2016-06-05 04:00:00	0
0515-0045	2016-06-05 04:15:00	0
0515-0045	2016-06-05 04:30:00	11
0515-0045	2016-06-05 04:45:00	17
0515-0045	2016-06-05 05:00:00	0
0515-0045	2016-06-05 05:15:00	0
0515-0045	2016-06-05 05:30:00	0
0515-0045	2016-06-05 05:45:00	46
0515-0045	2016-06-05 06:00:00	0
0515-0045	2016-06-05 06:15:00	4
0515-0045	2016-06-05 06:30:00	7
0515-0045	2016-06-05 06:45:00	17
0515-0045	2016-06-05 07:00:00	0
0515-0045	2016-06-05 07:15:00	21
0515-0045	2016-06-05 07:30:00	0
0515-0045	2016-06-05 07:45:00	0
0515-0045	2016-06-05 08:00:00	0
0515-0045	2016-06-05 08:15:00	0
0515-0045	2016-06-05 08:30:00	0
0515-0045	2016-06-05 08:45:00	0
0515-0045	2016-06-05 09:00:00	0
0515-0045	2016-06-05 09:15:00	51
0515-0045	2016-06-05 09:30:00	63
0515-0045	2016-06-05 09:45:00	18
0515-0045	2016-06-05 10:00:00	19
0515-0045	2016-06-05 10:15:00	33
0515-0045	2016-06-05 10:30:00	112
0515-0045	2016-06-05 10:45:00	77
0515-0045	2016-06-05 11:00:00	429
0515-0045	2016-06-05 11:15:00	321
0515-0045	2016-06-05 11:30:00	190
0515-0045	2016-06-05 11:45:00	307
0515-0045	2016-06-05 12:00:00	329
0515-0045	2016-06-05 12:15:00	257
0515-0045	2016-06-05 12:30:00	244
0515-0045	2016-06-05 12:45:00	78
0515-0045	2016-06-05 13:00:00	59
0515-0045	2016-06-05 13:15:00	211
0515-0045	2016-06-05 13:30:00	185
0515-0045	2016-06-05 13:45:00	289
0515-0045	2016-06-05 14:00:00	51
0515-0045	2016-06-05 14:15:00	7
0515-0045	2016-06-05 14:30:00	0
0515-0045	2016-06-05 14:45:00	0
0515-0045	2016-06-05 15:00:00	99
0515-0045	2016-06-05 15:15:00	94
0515-0045	2016-06-05 15:30:00	185
0515-0045	2016-06-05 15:45:00	71
0515-0045	2016-06-05 16:00:00	89
0515-0045	2016-06-05 16:15:00	16
0515-0045	2016-06-05 16:30:00	60
0515-0045	2016-06-05 16:45:00	49
0515-0045	2016-06-05 17:00:00	113
0515-0045	2016-06-05 17:15:00	49
0515-0045	2016-06-05 17:30:00	110
0515-0045	2016-06-05 17:45:00	301
0515-0045	2016-06-05 18:00:00	290
0515-0045	2016-06-05 18:15:00	102
0515-0045	2016-06-05 18:30:00	248
0515-0045	2016-06-05 18:45:00	267
0515-0045	2016-06-05 19:00:00	287
0515-0045	2016-06-05 19:15:00	0
0515-0045	2016-06-05 19:30:00	123
0515-0045	2016-06-05 19:45:00	302
0515-0045	2016-06-05 20:00:00	138
0515-0045	2016-06-05 20:15:00	62
0515-0045	2016-06-05 20:30:00	87
0515-0045	2016-06-05 20:45:00	110
0515-0045	2016-06-05 21:00:00	219
0515-0045	2016-06-05 21:15:00	99
0515-0045	2016-06-05 21:30:00	154
0515-0045	2016-06-05 21:45:00	162
0515-0045	2016-06-05 22:00:00	66
0515-0045	2016-06-05 22:15:00	275
0515-0045	2016-06-05 22:30:00	0
0515-0045	2016-06-05 22:45:00	0
0515-0045	2016-06-05 23:00:00	0
0515-0045	2016-06-05 23:15:00	0
0515-0045	2016-06-05 23:30:00	0
0515-0045	2016-06-05 23:45:00	0
0515-0045	2016-06-06 00:00:00	0
0515-0045	2016-06-06 00:15:00	29
0515-0045	2016-06-06 00:30:00	0
0515-0045	2016-06-06 00:45:00	0
0515-0045	2016-06-06 01:00:00	0
0515-0045	2016-06-06 01:15:00	0
0515-0045	2016-06-06 01:30:00	8
0515-0045	2016-06-06 01:45:00	0
0515-0045	2016-06-06 02:00:00	14
0515-0045	2016-06-06 02:15:00	34
0515-0045	2016-06-06 02:30:00	0
0515-0045	2016-06-06 02:45:00	0
0515-0045	2016-06-06 03:00:00	0
0515-0045	2016-06-06 03:15:00	0
0515-0045	2016-06-06 03:30:00	0
0515-0045	2016-06-06 03:45:00	8
0515-0045	2016-06-06 04:00:00	0
0515-0045	2016-06-06 04:15:00	0
0515-0045	2016-06-06 04:30:00	0
0515-0045	2016-06-06 04:45:00	0
0515-0045	2016-06-06 05:00:00	28
0515-0045	2016-06-06 05:15:00	0
0515-0045	2016-06-06 05:30:00	10
0515-0045	2016-06-06 05:45:00	0
0515-0045	2016-06-06 06:00:00	0
0515-0045	2016-06-06 06:15:00	0
0515-0045	2016-06-06 06:30:00	0
0515-0045	2016-06-06 06:45:00	7
0515-0045	2016-06-06 07:00:00	0
0515-0045	2016-06-06 07:15:00	0
0515-0045	2016-06-06 07:30:00	0
0515-0045	2016-06-06 07:45:00	0
0515-0045	2016-06-06 08:00:00	0
0515-0045	2016-06-06 08:15:00	41
0515-0045	2016-06-06 08:30:00	9
0515-0045	2016-06-06 08:45:00	0
0515-0045	2016-06-06 09:00:00	33
0515-0045	2016-06-06 09:15:00	11
0515-0045	2016-06-06 09:30:00	36
0515-0045	2016-06-06 09:45:00	104
0515-0045	2016-06-06 10:00:00	119
0515-0045	2016-06-06 10:15:00	65
0515-0045	2016-06-06 10:30:00	0
0515-0045	2016-06-06 10:45:00	0
0515-0045	2016-06-06 11:00:00	0
0515-0045	2016-06-06 11:15:00	0
0515-0045	2016-06-06 11:30:00	0
0515-0045	2016-06-06 11:45:00	0
0515-0045	2016-06-06 12:00:00	0
0515-0045	2016-06-06 12:15:00	81
0515-0045	2016-06-06 12:30:00	50
0515-0045	2016-06-06 12:45:00	254
0515-0045	2016-06-06 13:00:00	311
0515-0045	2016-06-06 13:15:00	67
0515-0045	2016-06-06 13:30:00	22
0515-0045	2016-06-06 13:45:00	500
0515-0045	2016-06-06 14:00:00	255
0515-0045	2016-06-06 14:15:00	948
0515-0045	2016-06-06 14:30:00	105
0515-0045	2016-06-06 14:45:00	827
0515-0045	2016-06-06 15:00:00	292
0515-0045	2016-06-06 15:15:00	446
0515-0045	2016-06-06 15:30:00	111
0515-0045	2016-06-06 15:45:00	26
0515-0045	2016-06-06 16:00:00	108
0515-0045	2016-06-06 16:15:00	212
0515-0045	2016-06-06 16:30:00	393
0515-0045	2016-06-06 16:45:00	300
0515-0045	2016-06-06 17:00:00	427
0515-0045	2016-06-06 17:15:00	8
0515-0045	2016-06-06 17:30:00	0
0515-0045	2016-06-06 17:45:00	0
0515-0045	2016-06-06 18:00:00	0
0515-0045	2016-06-06 18:15:00	0
0515-0045	2016-06-06 18:30:00	0
0515-0045	2016-06-06 18:45:00	0
0515-0045	2016-06-06 19:00:00	0
0515-0045	2016-06-06 19:15:00	0
0515-0045	2016-06-06 19:30:00	0
0515-0045	2016-06-06 19:45:00	0
0515-0045	2016-06-06 20:00:00	0
0515-0045	2016-06-06 20:15:00	0
0515-0045	2016-06-06 20:30:00	0
0515-0045	2016-06-06 20:45:00	0
0515-0045	2016-06-06 21:00:00	0
0515-0045	2016-06-06 21:15:00	0
0515-0045	2016-06-06 21:30:00	0
0515-0045	2016-06-06 21:45:00	0
0515-0045	2016-06-06 22:00:00	0
0515-0045	2016-06-06 22:15:00	0
0515-0045	2016-06-06 22:30:00	0
0515-0045	2016-06-06 22:45:00	0
0515-0045	2016-06-06 23:00:00	0
0515-0045	2016-06-06 23:15:00	0
0515-0045	2016-06-06 23:30:00	0
0515-0045	2016-06-06 23:45:00	0
0515-0045	2016-06-07 00:00:00	36
0515-0045	2016-06-07 00:15:00	15
0515-0045	2016-06-07 00:30:00	0
0515-0045	2016-06-07 00:45:00	0
0515-0045	2016-06-07 01:00:00	0
0515-0045	2016-06-07 01:15:00	0
0515-0045	2016-06-07 01:30:00	7
0515-0045	2016-06-07 01:45:00	0
0515-0045	2016-06-07 02:00:00	30
0515-0045	2016-06-07 02:15:00	0
0515-0045	2016-06-07 02:30:00	0
0515-0045	2016-06-07 02:45:00	0
0515-0045	2016-06-07 03:00:00	7
0515-0045	2016-06-07 03:15:00	4
0515-0045	2016-06-07 03:30:00	7
0515-0045	2016-06-07 03:45:00	15
0515-0045	2016-06-07 04:00:00	0
0515-0045	2016-06-07 04:15:00	0
0515-0045	2016-06-07 04:30:00	0
0515-0045	2016-06-07 04:45:00	16
0515-0045	2016-06-07 05:00:00	0
0515-0045	2016-06-07 05:15:00	0
0515-0045	2016-06-07 05:30:00	28
0515-0045	2016-06-07 05:45:00	0
0515-0045	2016-06-07 06:00:00	0
0515-0045	2016-06-07 06:15:00	0
0515-0045	2016-06-07 06:30:00	0
0515-0045	2016-06-07 06:45:00	0
0515-0045	2016-06-07 07:00:00	82
0515-0045	2016-06-07 07:15:00	46
0515-0045	2016-06-07 07:30:00	0
0515-0045	2016-06-07 07:45:00	6
0515-0045	2016-06-07 08:00:00	5
0515-0045	2016-06-07 08:15:00	0
0515-0045	2016-06-07 08:30:00	68
0515-0045	2016-06-07 08:45:00	107
0515-0045	2016-06-07 09:00:00	0
0515-0045	2016-06-07 09:15:00	0
0515-0045	2016-06-07 09:30:00	65
0515-0045	2016-06-07 09:45:00	143
0515-0045	2016-06-07 10:00:00	34
0515-0045	2016-06-07 10:15:00	185
0515-0045	2016-06-07 10:30:00	11
0515-0045	2016-06-07 10:45:00	20
0515-0045	2016-06-07 11:00:00	105
0515-0045	2016-06-07 11:15:00	138
0515-0045	2016-06-07 11:30:00	24
0515-0045	2016-06-07 11:45:00	0
0515-0045	2016-06-07 12:00:00	0
0515-0045	2016-06-07 12:15:00	0
0515-0045	2016-06-07 12:30:00	283
0515-0045	2016-06-07 12:45:00	380
0515-0045	2016-06-07 13:00:00	98
0515-0045	2016-06-07 13:15:00	35
0515-0045	2016-06-07 13:30:00	200
0515-0045	2016-06-07 13:45:00	586
0515-0045	2016-06-07 14:00:00	207
0515-0045	2016-06-07 14:15:00	76
0515-0045	2016-06-07 14:30:00	202
0515-0045	2016-06-07 14:45:00	57
0515-0045	2016-06-07 15:00:00	25
0515-0045	2016-06-07 15:15:00	102
0515-0045	2016-06-07 15:30:00	339
0515-0045	2016-06-07 15:45:00	339
0515-0045	2016-06-07 16:00:00	422
0515-0045	2016-06-07 16:15:00	36
0515-0045	2016-06-07 16:30:00	234
0515-0045	2016-06-07 16:45:00	253
0515-0045	2016-06-07 17:00:00	79
0515-0045	2016-06-07 17:15:00	438
0515-0045	2016-06-07 17:30:00	571
0515-0045	2016-06-07 17:45:00	256
0515-0045	2016-06-07 18:00:00	277
0515-0045	2016-06-07 18:15:00	0
0515-0045	2016-06-07 18:30:00	0
0515-0045	2016-06-07 18:45:00	0
0515-0045	2016-06-07 19:00:00	0
0515-0045	2016-06-07 19:15:00	0
0515-0045	2016-06-07 19:30:00	0
0515-0045	2016-06-07 19:45:00	0
0515-0045	2016-06-07 20:00:00	0
0515-0045	2016-06-07 20:15:00	0
0515-0045	2016-06-07 20:30:00	0
0515-0045	2016-06-07 20:45:00	0
0515-0045	2016-06-07 21:00:00	0
0515-0045	2016-06-07 21:15:00	0
0515-0045	2016-06-07 21:30:00	0
0515-0045	2016-06-07 21:45:00	0
0515-0045	2016-06-07 22:00:00	0
0515-0045	2016-06-07 22:15:00	0
0515-0045	2016-06-07 22:30:00	0
0515-0045	2016-06-07 22:45:00	0
0515-0045	2016-06-07 23:00:00	0
0515-0045	2016-06-07 23:15:00	0
0515-0045	2016-06-07 23:30:00	0
0515-0045	2016-06-07 23:45:00	0
0515-0045	2016-06-08 00:00:00	0
0515-0045	2016-06-08 00:15:00	0
0515-0045	2016-06-08 00:30:00	0
0515-0045	2016-06-08 00:45:00	0
0515-0045	2016-06-08 01:00:00	0
0515-0045	2016-06-08 01:15:00	0
0515-0045	2016-06-08 01:30:00	0
0515-0045	2016-06-08 01:45:00	0
0515-0045	2016-06-08 02:00:00	0
0515-0045	2016-06-08 02:15:00	0
0515-0045	2016-06-08 02:30:00	0
0515-0045	2016-06-08 02:45:00	0
0515-0045	2016-06-08 03:00:00	0
0515-0045	2016-06-08 03:15:00	0
0515-0045	2016-06-08 03:30:00	0
0515-0045	2016-06-08 03:45:00	0
0515-0045	2016-06-08 04:00:00	0
0515-0045	2016-06-08 04:15:00	0
0515-0045	2016-06-08 04:30:00	0
0515-0045	2016-06-08 04:45:00	0
0515-0045	2016-06-08 05:00:00	0
0515-0045	2016-06-08 05:15:00	0
0515-0045	2016-06-08 05:30:00	0
0515-0045	2016-06-08 05:45:00	0
0515-0045	2016-06-08 06:00:00	0
0515-0045	2016-06-08 06:15:00	0
0515-0045	2016-06-08 06:30:00	0
0515-0045	2016-06-08 06:45:00	0
0515-0045	2016-06-08 07:00:00	0
0515-0045	2016-06-08 07:15:00	0
0515-0045	2016-06-08 07:30:00	0
0515-0045	2016-06-08 07:45:00	0
0515-0045	2016-06-08 08:00:00	0
0515-0045	2016-06-08 08:15:00	0
0515-0045	2016-06-08 08:30:00	0
0515-0045	2016-06-08 08:45:00	0
0515-0045	2016-06-08 09:00:00	0
0515-0045	2016-06-08 09:15:00	0
0515-0045	2016-06-08 09:30:00	0
0515-0045	2016-06-08 09:45:00	0
0515-0045	2016-06-08 10:00:00	0
0515-0045	2016-06-08 10:15:00	0
0515-0045	2016-06-08 10:30:00	0
0515-0045	2016-06-08 10:45:00	0
0515-0045	2016-06-08 11:00:00	26
0515-0045	2016-06-08 11:15:00	328
0515-0045	2016-06-08 11:30:00	0
0515-0045	2016-06-08 11:45:00	0
0515-0045	2016-06-08 12:00:00	0
0515-0045	2016-06-08 12:15:00	0
0515-0045	2016-06-08 12:30:00	174
0515-0045	2016-06-08 12:45:00	17
0515-0045	2016-06-08 13:00:00	0
0515-0045	2016-06-08 13:15:00	0
0515-0045	2016-06-08 13:30:00	0
0515-0045	2016-06-08 13:45:00	0
0515-0045	2016-06-08 14:00:00	0
0515-0045	2016-06-08 14:15:00	0
0515-0045	2016-06-08 14:30:00	0
0515-0045	2016-06-08 14:45:00	0
0515-0045	2016-06-08 15:00:00	0
0515-0045	2016-06-08 15:15:00	0
0515-0045	2016-06-08 15:30:00	0
0515-0045	2016-06-08 15:45:00	0
0515-0045	2016-06-08 16:00:00	0
0515-0045	2016-06-08 16:15:00	0
0515-0045	2016-06-08 16:30:00	0
0515-0045	2016-06-08 16:45:00	0
0515-0045	2016-06-08 17:00:00	0
0515-0045	2016-06-08 17:15:00	0
0515-0045	2016-06-08 17:30:00	0
0515-0045	2016-06-08 17:45:00	0
0515-0045	2016-06-08 18:00:00	0
0515-0045	2016-06-08 18:15:00	0
0515-0045	2016-06-08 18:30:00	0
0515-0045	2016-06-08 18:45:00	0
0515-0045	2016-06-08 19:00:00	0
0515-0045	2016-06-08 19:15:00	0
0515-0045	2016-06-08 19:30:00	0
0515-0045	2016-06-08 19:45:00	0
0515-0045	2016-06-08 20:00:00	0
0515-0045	2016-06-08 20:15:00	0
0515-0045	2016-06-08 20:30:00	0
0515-0045	2016-06-08 20:45:00	0
0515-0045	2016-06-08 21:00:00	0
0515-0045	2016-06-08 21:15:00	0
0515-0045	2016-06-08 21:30:00	0
0515-0045	2016-06-08 21:45:00	0
0515-0045	2016-06-08 22:00:00	0
0515-0045	2016-06-08 22:15:00	0
0515-0045	2016-06-08 22:30:00	0
0515-0045	2016-06-08 22:45:00	0
0515-0045	2016-06-08 23:00:00	0
0515-0045	2016-06-08 23:15:00	0
0515-0045	2016-06-08 23:30:00	0
0515-0045	2016-06-08 23:45:00	0
