## Supplementary Data 2 for "Digital phenotyping by consumer wearables identifies sleep-associated markers of cardiovascular disease risk and biological aging": ActivityTable_0515-0054-NHC.tsv

0515-0054	2016-11-16 00:00:00	0
0515-0054	2016-11-16 00:15:00	0
0515-0054	2016-11-16 00:30:00	0
0515-0054	2016-11-16 00:45:00	0
0515-0054	2016-11-16 01:00:00	0
0515-0054	2016-11-16 01:15:00	0
0515-0054	2016-11-16 01:30:00	0
0515-0054	2016-11-16 01:45:00	0
0515-0054	2016-11-16 02:00:00	0
0515-0054	2016-11-16 02:15:00	0
0515-0054	2016-11-16 02:30:00	0
0515-0054	2016-11-16 02:45:00	0
0515-0054	2016-11-16 03:00:00	0
0515-0054	2016-11-16 03:15:00	0
0515-0054	2016-11-16 03:30:00	0
0515-0054	2016-11-16 03:45:00	0
0515-0054	2016-11-16 04:00:00	0
0515-0054	2016-11-16 04:15:00	0
0515-0054	2016-11-16 04:30:00	0
0515-0054	2016-11-16 04:45:00	0
0515-0054	2016-11-16 05:00:00	0
0515-0054	2016-11-16 05:15:00	0
0515-0054	2016-11-16 05:30:00	0
0515-0054	2016-11-16 05:45:00	0
0515-0054	2016-11-16 06:00:00	0
0515-0054	2016-11-16 06:15:00	0
0515-0054	2016-11-16 06:30:00	0
0515-0054	2016-11-16 06:45:00	0
0515-0054	2016-11-16 07:00:00	0
0515-0054	2016-11-16 07:15:00	0
0515-0054	2016-11-16 07:30:00	0
0515-0054	2016-11-16 07:45:00	0
0515-0054	2016-11-16 08:00:00	0
0515-0054	2016-11-16 08:15:00	0
0515-0054	2016-11-16 08:30:00	0
0515-0054	2016-11-16 08:45:00	0
0515-0054	2016-11-16 09:00:00	0
0515-0054	2016-11-16 09:15:00	0
0515-0054	2016-11-16 09:30:00	0
0515-0054	2016-11-16 09:45:00	57
0515-0054	2016-11-16 10:00:00	0
0515-0054	2016-11-16 10:15:00	0
0515-0054	2016-11-16 10:30:00	8
0515-0054	2016-11-16 10:45:00	0
0515-0054	2016-11-16 11:00:00	0
0515-0054	2016-11-16 11:15:00	37
0515-0054	2016-11-16 11:30:00	101
0515-0054	2016-11-16 11:45:00	733
0515-0054	2016-11-16 12:00:00	739
0515-0054	2016-11-16 12:15:00	14
0515-0054	2016-11-16 12:30:00	0
0515-0054	2016-11-16 12:45:00	427
0515-0054	2016-11-16 13:00:00	512
0515-0054	2016-11-16 13:15:00	653
0515-0054	2016-11-16 13:30:00	392
0515-0054	2016-11-16 13:45:00	0
0515-0054	2016-11-16 14:00:00	64
0515-0054	2016-11-16 14:15:00	29
0515-0054	2016-11-16 14:30:00	20
0515-0054	2016-11-16 14:45:00	11
0515-0054	2016-11-16 15:00:00	21
0515-0054	2016-11-16 15:15:00	13
0515-0054	2016-11-16 15:30:00	7
0515-0054	2016-11-16 15:45:00	78
0515-0054	2016-11-16 16:00:00	218
0515-0054	2016-11-16 16:15:00	281
0515-0054	2016-11-16 16:30:00	17
0515-0054	2016-11-16 16:45:00	79
0515-0054	2016-11-16 17:00:00	40
0515-0054	2016-11-16 17:15:00	4
0515-0054	2016-11-16 17:30:00	0
0515-0054	2016-11-16 17:45:00	25
0515-0054	2016-11-16 18:00:00	0
0515-0054	2016-11-16 18:15:00	280
0515-0054	2016-11-16 18:30:00	563
0515-0054	2016-11-16 18:45:00	1163
0515-0054	2016-11-16 19:00:00	953
0515-0054	2016-11-16 19:15:00	162
0515-0054	2016-11-16 19:30:00	69
0515-0054	2016-11-16 19:45:00	65
0515-0054	2016-11-16 20:00:00	399
0515-0054	2016-11-16 20:15:00	230
0515-0054	2016-11-16 20:30:00	196
0515-0054	2016-11-16 20:45:00	18
0515-0054	2016-11-16 21:00:00	6
0515-0054	2016-11-16 21:15:00	0
0515-0054	2016-11-16 21:30:00	35
0515-0054	2016-11-16 21:45:00	9
0515-0054	2016-11-16 22:00:00	30
0515-0054	2016-11-16 22:15:00	0
0515-0054	2016-11-16 22:30:00	28
0515-0054	2016-11-16 22:45:00	16
0515-0054	2016-11-16 23:00:00	276
0515-0054	2016-11-16 23:15:00	19
0515-0054	2016-11-16 23:30:00	7
0515-0054	2016-11-16 23:45:00	12
0515-0054	2016-11-17 00:00:00	12
0515-0054	2016-11-17 00:15:00	0
0515-0054	2016-11-17 00:30:00	0
0515-0054	2016-11-17 00:45:00	0
0515-0054	2016-11-17 01:00:00	97
0515-0054	2016-11-17 01:15:00	128
0515-0054	2016-11-17 01:30:00	25
0515-0054	2016-11-17 01:45:00	0
0515-0054	2016-11-17 02:00:00	0
0515-0054	2016-11-17 02:15:00	0
0515-0054	2016-11-17 02:30:00	0
0515-0054	2016-11-17 02:45:00	0
0515-0054	2016-11-17 03:00:00	0
0515-0054	2016-11-17 03:15:00	0
0515-0054	2016-11-17 03:30:00	0
0515-0054	2016-11-17 03:45:00	0
0515-0054	2016-11-17 04:00:00	8
0515-0054	2016-11-17 04:15:00	0
0515-0054	2016-11-17 04:30:00	0
0515-0054	2016-11-17 04:45:00	0
0515-0054	2016-11-17 05:00:00	0
0515-0054	2016-11-17 05:15:00	0
0515-0054	2016-11-17 05:30:00	0
0515-0054	2016-11-17 05:45:00	7
0515-0054	2016-11-17 06:00:00	0
0515-0054	2016-11-17 06:15:00	0
0515-0054	2016-11-17 06:30:00	0
0515-0054	2016-11-17 06:45:00	0
0515-0054	2016-11-17 07:00:00	9
0515-0054	2016-11-17 07:15:00	7
0515-0054	2016-11-17 07:30:00	0
0515-0054	2016-11-17 07:45:00	7
0515-0054	2016-11-17 08:00:00	0
0515-0054	2016-11-17 08:15:00	0
0515-0054	2016-11-17 08:30:00	0
0515-0054	2016-11-17 08:45:00	0
0515-0054	2016-11-17 09:00:00	0
0515-0054	2016-11-17 09:15:00	0
0515-0054	2016-11-17 09:30:00	0
0515-0054	2016-11-17 09:45:00	348
0515-0054	2016-11-17 10:00:00	211
0515-0054	2016-11-17 10:15:00	128
0515-0054	2016-11-17 10:30:00	117
0515-0054	2016-11-17 10:45:00	71
0515-0054	2016-11-17 11:00:00	0
0515-0054	2016-11-17 11:15:00	0
0515-0054	2016-11-17 11:30:00	92
0515-0054	2016-11-17 11:45:00	100
0515-0054	2016-11-17 12:00:00	410
0515-0054	2016-11-17 12:15:00	265
0515-0054	2016-11-17 12:30:00	1293
0515-0054	2016-11-17 12:45:00	1286
0515-0054	2016-11-17 13:00:00	318
0515-0054	2016-11-17 13:15:00	16
0515-0054	2016-11-17 13:30:00	15
0515-0054	2016-11-17 13:45:00	80
0515-0054	2016-11-17 14:00:00	32
0515-0054	2016-11-17 14:15:00	21
0515-0054	2016-11-17 14:30:00	0
0515-0054	2016-11-17 14:45:00	0
0515-0054	2016-11-17 15:00:00	27
0515-0054	2016-11-17 15:15:00	72
0515-0054	2016-11-17 15:30:00	31
0515-0054	2016-11-17 15:45:00	0
0515-0054	2016-11-17 16:00:00	45
0515-0054	2016-11-17 16:15:00	227
0515-0054	2016-11-17 16:30:00	296
0515-0054	2016-11-17 16:45:00	573
0515-0054	2016-11-17 17:00:00	30
0515-0054	2016-11-17 17:15:00	50
0515-0054	2016-11-17 17:30:00	32
0515-0054	2016-11-17 17:45:00	18
0515-0054	2016-11-17 18:00:00	0
0515-0054	2016-11-17 18:15:00	0
0515-0054	2016-11-17 18:30:00	0
0515-0054	2016-11-17 18:45:00	329
0515-0054	2016-11-17 19:00:00	603
0515-0054	2016-11-17 19:15:00	690
0515-0054	2016-11-17 19:30:00	225
0515-0054	2016-11-17 19:45:00	28
0515-0054	2016-11-17 20:00:00	80
0515-0054	2016-11-17 20:15:00	323
0515-0054	2016-11-17 20:30:00	244
0515-0054	2016-11-17 20:45:00	37
0515-0054	2016-11-17 21:00:00	14
0515-0054	2016-11-17 21:15:00	26
0515-0054	2016-11-17 21:30:00	9
0515-0054	2016-11-17 21:45:00	20
0515-0054	2016-11-17 22:00:00	309
0515-0054	2016-11-17 22:15:00	206
0515-0054	2016-11-17 22:30:00	0
0515-0054	2016-11-17 22:45:00	6
0515-0054	2016-11-17 23:00:00	0
0515-0054	2016-11-17 23:15:00	4
0515-0054	2016-11-17 23:30:00	11
0515-0054	2016-11-17 23:45:00	0
0515-0054	2016-11-18 00:00:00	7
0515-0054	2016-11-18 00:15:00	14
0515-0054	2016-11-18 00:30:00	0
0515-0054	2016-11-18 00:45:00	8
0515-0054	2016-11-18 01:00:00	36
0515-0054	2016-11-18 01:15:00	0
0515-0054	2016-11-18 01:30:00	0
0515-0054	2016-11-18 01:45:00	0
0515-0054	2016-11-18 02:00:00	0
0515-0054	2016-11-18 02:15:00	0
0515-0054	2016-11-18 02:30:00	0
0515-0054	2016-11-18 02:45:00	136
0515-0054	2016-11-18 03:00:00	18
0515-0054	2016-11-18 03:15:00	0
0515-0054	2016-11-18 03:30:00	0
0515-0054	2016-11-18 03:45:00	0
0515-0054	2016-11-18 04:00:00	0
0515-0054	2016-11-18 04:15:00	9
0515-0054	2016-11-18 04:30:00	0
0515-0054	2016-11-18 04:45:00	0
0515-0054	2016-11-18 05:00:00	0
0515-0054	2016-11-18 05:15:00	0
0515-0054	2016-11-18 05:30:00	0
0515-0054	2016-11-18 05:45:00	0
0515-0054	2016-11-18 06:00:00	34
0515-0054	2016-11-18 06:15:00	0
0515-0054	2016-11-18 06:30:00	29
0515-0054	2016-11-18 06:45:00	0
0515-0054	2016-11-18 07:00:00	0
0515-0054	2016-11-18 07:15:00	0
0515-0054	2016-11-18 07:30:00	16
0515-0054	2016-11-18 07:45:00	0
0515-0054	2016-11-18 08:00:00	7
0515-0054	2016-11-18 08:15:00	0
0515-0054	2016-11-18 08:30:00	0
0515-0054	2016-11-18 08:45:00	0
0515-0054	2016-11-18 09:00:00	44
0515-0054	2016-11-18 09:15:00	0
0515-0054	2016-11-18 09:30:00	0
0515-0054	2016-11-18 09:45:00	0
0515-0054	2016-11-18 10:00:00	0
0515-0054	2016-11-18 10:15:00	0
0515-0054	2016-11-18 10:30:00	138
0515-0054	2016-11-18 10:45:00	325
0515-0054	2016-11-18 11:00:00	181
0515-0054	2016-11-18 11:15:00	188
0515-0054	2016-11-18 11:30:00	49
0515-0054	2016-11-18 11:45:00	18
0515-0054	2016-11-18 12:00:00	40
0515-0054	2016-11-18 12:15:00	16
0515-0054	2016-11-18 12:30:00	13
0515-0054	2016-11-18 12:45:00	126
0515-0054	2016-11-18 13:00:00	112
0515-0054	2016-11-18 13:15:00	184
0515-0054	2016-11-18 13:30:00	10
0515-0054	2016-11-18 13:45:00	250
0515-0054	2016-11-18 14:00:00	161
0515-0054	2016-11-18 14:15:00	38
0515-0054	2016-11-18 14:30:00	24
0515-0054	2016-11-18 14:45:00	42
0515-0054	2016-11-18 15:00:00	17
0515-0054	2016-11-18 15:15:00	33
0515-0054	2016-11-18 15:30:00	8
0515-0054	2016-11-18 15:45:00	176
0515-0054	2016-11-18 16:00:00	77
0515-0054	2016-11-18 16:15:00	29
0515-0054	2016-11-18 16:30:00	6
0515-0054	2016-11-18 16:45:00	8
0515-0054	2016-11-18 17:00:00	36
0515-0054	2016-11-18 17:15:00	9
0515-0054	2016-11-18 17:30:00	0
0515-0054	2016-11-18 17:45:00	53
0515-0054	2016-11-18 18:00:00	17
0515-0054	2016-11-18 18:15:00	51
0515-0054	2016-11-18 18:30:00	0
0515-0054	2016-11-18 18:45:00	230
0515-0054	2016-11-18 19:00:00	15
0515-0054	2016-11-18 19:15:00	7
0515-0054	2016-11-18 19:30:00	36
0515-0054	2016-11-18 19:45:00	284
0515-0054	2016-11-18 20:00:00	98
0515-0054	2016-11-18 20:15:00	16
0515-0054	2016-11-18 20:30:00	0
0515-0054	2016-11-18 20:45:00	0
0515-0054	2016-11-18 21:00:00	37
0515-0054	2016-11-18 21:15:00	0
0515-0054	2016-11-18 21:30:00	129
0515-0054	2016-11-18 21:45:00	14
0515-0054	2016-11-18 22:00:00	37
0515-0054	2016-11-18 22:15:00	0
0515-0054	2016-11-18 22:30:00	188
0515-0054	2016-11-18 22:45:00	89
0515-0054	2016-11-18 23:00:00	45
0515-0054	2016-11-18 23:15:00	0
0515-0054	2016-11-18 23:30:00	101
0515-0054	2016-11-18 23:45:00	127
0515-0054	2016-11-19 00:00:00	0
0515-0054	2016-11-19 00:15:00	10
0515-0054	2016-11-19 00:30:00	0
0515-0054	2016-11-19 00:45:00	0
0515-0054	2016-11-19 01:00:00	0
0515-0054	2016-11-19 01:15:00	0
0515-0054	2016-11-19 01:30:00	0
0515-0054	2016-11-19 01:45:00	56
0515-0054	2016-11-19 02:00:00	0
0515-0054	2016-11-19 02:15:00	0
0515-0054	2016-11-19 02:30:00	0
0515-0054	2016-11-19 02:45:00	0
0515-0054	2016-11-19 03:00:00	0
0515-0054	2016-11-19 03:15:00	0
0515-0054	2016-11-19 03:30:00	0
0515-0054	2016-11-19 03:45:00	37
0515-0054	2016-11-19 04:00:00	0
0515-0054	2016-11-19 04:15:00	0
0515-0054	2016-11-19 04:30:00	0
0515-0054	2016-11-19 04:45:00	0
0515-0054	2016-11-19 05:00:00	0
0515-0054	2016-11-19 05:15:00	0
0515-0054	2016-11-19 05:30:00	0
0515-0054	2016-11-19 05:45:00	0
0515-0054	2016-11-19 06:00:00	87
0515-0054	2016-11-19 06:15:00	11
0515-0054	2016-11-19 06:30:00	0
0515-0054	2016-11-19 06:45:00	0
0515-0054	2016-11-19 07:00:00	0
0515-0054	2016-11-19 07:15:00	0
0515-0054	2016-11-19 07:30:00	0
0515-0054	2016-11-19 07:45:00	0
0515-0054	2016-11-19 08:00:00	0
0515-0054	2016-11-19 08:15:00	0
0515-0054	2016-11-19 08:30:00	0
0515-0054	2016-11-19 08:45:00	0
0515-0054	2016-11-19 09:00:00	0
0515-0054	2016-11-19 09:15:00	6
0515-0054	2016-11-19 09:30:00	0
0515-0054	2016-11-19 09:45:00	0
0515-0054	2016-11-19 10:00:00	7
0515-0054	2016-11-19 10:15:00	0
0515-0054	2016-11-19 10:30:00	49
0515-0054	2016-11-19 10:45:00	735
0515-0054	2016-11-19 11:00:00	299
0515-0054	2016-11-19 11:15:00	224
0515-0054	2016-11-19 11:30:00	74
0515-0054	2016-11-19 11:45:00	264
0515-0054	2016-11-19 12:00:00	54
0515-0054	2016-11-19 12:15:00	45
0515-0054	2016-11-19 12:30:00	382
0515-0054	2016-11-19 12:45:00	415
0515-0054	2016-11-19 13:00:00	444
0515-0054	2016-11-19 13:15:00	415
0515-0054	2016-11-19 13:30:00	0
0515-0054	2016-11-19 13:45:00	0
0515-0054	2016-11-19 14:00:00	6
0515-0054	2016-11-19 14:15:00	17
0515-0054	2016-11-19 14:30:00	9
0515-0054	2016-11-19 14:45:00	0
0515-0054	2016-11-19 15:00:00	0
0515-0054	2016-11-19 15:15:00	0
0515-0054	2016-11-19 15:30:00	0
0515-0054	2016-11-19 15:45:00	6
0515-0054	2016-11-19 16:00:00	120
0515-0054	2016-11-19 16:15:00	29
0515-0054	2016-11-19 16:30:00	7
0515-0054	2016-11-19 16:45:00	9
0515-0054	2016-11-19 17:00:00	4
0515-0054	2016-11-19 17:15:00	6
0515-0054	2016-11-19 17:30:00	72
0515-0054	2016-11-19 17:45:00	0
0515-0054	2016-11-19 18:00:00	0
0515-0054	2016-11-19 18:15:00	7
0515-0054	2016-11-19 18:30:00	404
0515-0054	2016-11-19 18:45:00	38
0515-0054	2016-11-19 19:00:00	8
0515-0054	2016-11-19 19:15:00	6
0515-0054	2016-11-19 19:30:00	315
0515-0054	2016-11-19 19:45:00	113
0515-0054	2016-11-19 20:00:00	200
0515-0054	2016-11-19 20:15:00	7
0515-0054	2016-11-19 20:30:00	22
0515-0054	2016-11-19 20:45:00	97
0515-0054	2016-11-19 21:00:00	164
0515-0054	2016-11-19 21:15:00	468
0515-0054	2016-11-19 21:30:00	44
0515-0054	2016-11-19 21:45:00	4
0515-0054	2016-11-19 22:00:00	0
0515-0054	2016-11-19 22:15:00	30
0515-0054	2016-11-19 22:30:00	15
0515-0054	2016-11-19 22:45:00	0
0515-0054	2016-11-19 23:00:00	27
0515-0054	2016-11-19 23:15:00	0
0515-0054	2016-11-19 23:30:00	0
0515-0054	2016-11-19 23:45:00	0
0515-0054	2016-11-20 00:00:00	17
0515-0054	2016-11-20 00:15:00	0
0515-0054	2016-11-20 00:30:00	7
0515-0054	2016-11-20 00:45:00	0
0515-0054	2016-11-20 01:00:00	0
0515-0054	2016-11-20 01:15:00	0
0515-0054	2016-11-20 01:30:00	0
0515-0054	2016-11-20 01:45:00	7
0515-0054	2016-11-20 02:00:00	0
0515-0054	2016-11-20 02:15:00	72
0515-0054	2016-11-20 02:30:00	82
0515-0054	2016-11-20 02:45:00	0
0515-0054	2016-11-20 03:00:00	0
0515-0054	2016-11-20 03:15:00	0
0515-0054	2016-11-20 03:30:00	0
0515-0054	2016-11-20 03:45:00	41
0515-0054	2016-11-20 04:00:00	0
0515-0054	2016-11-20 04:15:00	0
0515-0054	2016-11-20 04:30:00	0
0515-0054	2016-11-20 04:45:00	0
0515-0054	2016-11-20 05:00:00	0
0515-0054	2016-11-20 05:15:00	0
0515-0054	2016-11-20 05:30:00	0
0515-0054	2016-11-20 05:45:00	0
0515-0054	2016-11-20 06:00:00	0
0515-0054	2016-11-20 06:15:00	0
0515-0054	2016-11-20 06:30:00	0
0515-0054	2016-11-20 06:45:00	0
0515-0054	2016-11-20 07:00:00	0
0515-0054	2016-11-20 07:15:00	0
0515-0054	2016-11-20 07:30:00	17
0515-0054	2016-11-20 07:45:00	0
0515-0054	2016-11-20 08:00:00	0
0515-0054	2016-11-20 08:15:00	0
0515-0054	2016-11-20 08:30:00	0
0515-0054	2016-11-20 08:45:00	0
0515-0054	2016-11-20 09:00:00	0
0515-0054	2016-11-20 09:15:00	0
0515-0054	2016-11-20 09:30:00	0
0515-0054	2016-11-20 09:45:00	0
0515-0054	2016-11-20 10:00:00	0
0515-0054	2016-11-20 10:15:00	0
0515-0054	2016-11-20 10:30:00	0
0515-0054	2016-11-20 10:45:00	0
0515-0054	2016-11-20 11:00:00	0
0515-0054	2016-11-20 11:15:00	108
0515-0054	2016-11-20 11:30:00	799
0515-0054	2016-11-20 11:45:00	473
0515-0054	2016-11-20 12:00:00	242
0515-0054	2016-11-20 12:15:00	58
0515-0054	2016-11-20 12:30:00	0
0515-0054	2016-11-20 12:45:00	18
0515-0054	2016-11-20 13:00:00	0
0515-0054	2016-11-20 13:15:00	23
0515-0054	2016-11-20 13:30:00	380
0515-0054	2016-11-20 13:45:00	111
0515-0054	2016-11-20 14:00:00	20
0515-0054	2016-11-20 14:15:00	5
0515-0054	2016-11-20 14:30:00	94
0515-0054	2016-11-20 14:45:00	199
0515-0054	2016-11-20 15:00:00	30
0515-0054	2016-11-20 15:15:00	0
0515-0054	2016-11-20 15:30:00	6
0515-0054	2016-11-20 15:45:00	11
0515-0054	2016-11-20 16:00:00	107
0515-0054	2016-11-20 16:15:00	0
0515-0054	2016-11-20 16:30:00	0
0515-0054	2016-11-20 16:45:00	4
0515-0054	2016-11-20 17:00:00	0
0515-0054	2016-11-20 17:15:00	0
0515-0054	2016-11-20 17:30:00	127
0515-0054	2016-11-20 17:45:00	32
0515-0054	2016-11-20 18:00:00	104
0515-0054	2016-11-20 18:15:00	184
0515-0054	2016-11-20 18:30:00	865
0515-0054	2016-11-20 18:45:00	761
0515-0054	2016-11-20 19:00:00	50
0515-0054	2016-11-20 19:15:00	394
0515-0054	2016-11-20 19:30:00	563
0515-0054	2016-11-20 19:45:00	564
0515-0054	2016-11-20 20:00:00	13
0515-0054	2016-11-20 20:15:00	99
0515-0054	2016-11-20 20:30:00	256
0515-0054	2016-11-20 20:45:00	138
0515-0054	2016-11-20 21:00:00	127
0515-0054	2016-11-20 21:15:00	17
0515-0054	2016-11-20 21:30:00	0
0515-0054	2016-11-20 21:45:00	10
0515-0054	2016-11-20 22:00:00	32
0515-0054	2016-11-20 22:15:00	0
0515-0054	2016-11-20 22:30:00	341
0515-0054	2016-11-20 22:45:00	99
0515-0054	2016-11-20 23:00:00	0
0515-0054	2016-11-20 23:15:00	0
0515-0054	2016-11-20 23:30:00	8
0515-0054	2016-11-20 23:45:00	12
0515-0054	2016-11-21 00:00:00	0
0515-0054	2016-11-21 00:15:00	0
0515-0054	2016-11-21 00:30:00	94
0515-0054	2016-11-21 00:45:00	0
0515-0054	2016-11-21 01:00:00	0
0515-0054	2016-11-21 01:15:00	0
0515-0054	2016-11-21 01:30:00	0
0515-0054	2016-11-21 01:45:00	0
0515-0054	2016-11-21 02:00:00	0
0515-0054	2016-11-21 02:15:00	0
0515-0054	2016-11-21 02:30:00	43
0515-0054	2016-11-21 02:45:00	0
0515-0054	2016-11-21 03:00:00	0
0515-0054	2016-11-21 03:15:00	0
0515-0054	2016-11-21 03:30:00	0
0515-0054	2016-11-21 03:45:00	0
0515-0054	2016-11-21 04:00:00	0
0515-0054	2016-11-21 04:15:00	0
0515-0054	2016-11-21 04:30:00	0
0515-0054	2016-11-21 04:45:00	0
0515-0054	2016-11-21 05:00:00	0
0515-0054	2016-11-21 05:15:00	0
0515-0054	2016-11-21 05:30:00	0
0515-0054	2016-11-21 05:45:00	0
0515-0054	2016-11-21 06:00:00	0
0515-0054	2016-11-21 06:15:00	0
0515-0054	2016-11-21 06:30:00	0
0515-0054	2016-11-21 06:45:00	0
0515-0054	2016-11-21 07:00:00	6
0515-0054	2016-11-21 07:15:00	0
0515-0054	2016-11-21 07:30:00	10
0515-0054	2016-11-21 07:45:00	0
0515-0054	2016-11-21 08:00:00	387
0515-0054	2016-11-21 08:15:00	799
0515-0054	2016-11-21 08:30:00	338
0515-0054	2016-11-21 08:45:00	329
0515-0054	2016-11-21 09:00:00	8
0515-0054	2016-11-21 09:15:00	0
0515-0054	2016-11-21 09:30:00	103
0515-0054	2016-11-21 09:45:00	1155
0515-0054	2016-11-21 10:00:00	0
0515-0054	2016-11-21 10:15:00	0
0515-0054	2016-11-21 10:30:00	0
0515-0054	2016-11-21 10:45:00	0
0515-0054	2016-11-21 11:00:00	0
0515-0054	2016-11-21 11:15:00	0
0515-0054	2016-11-21 11:30:00	0
0515-0054	2016-11-21 11:45:00	0
0515-0054	2016-11-21 12:00:00	0
0515-0054	2016-11-21 12:15:00	0
0515-0054	2016-11-21 12:30:00	0
0515-0054	2016-11-21 12:45:00	0
0515-0054	2016-11-21 13:00:00	0
0515-0054	2016-11-21 13:15:00	0
0515-0054	2016-11-21 13:30:00	0
0515-0054	2016-11-21 13:45:00	0
0515-0054	2016-11-21 14:00:00	0
0515-0054	2016-11-21 14:15:00	0
0515-0054	2016-11-21 14:30:00	0
0515-0054	2016-11-21 14:45:00	0
0515-0054	2016-11-21 15:00:00	0
0515-0054	2016-11-21 15:15:00	0
0515-0054	2016-11-21 15:30:00	0
0515-0054	2016-11-21 15:45:00	0
0515-0054	2016-11-21 16:00:00	0
0515-0054	2016-11-21 16:15:00	0
0515-0054	2016-11-21 16:30:00	0
0515-0054	2016-11-21 16:45:00	0
0515-0054	2016-11-21 17:00:00	0
0515-0054	2016-11-21 17:15:00	0
0515-0054	2016-11-21 17:30:00	0
0515-0054	2016-11-21 17:45:00	0
0515-0054	2016-11-21 18:00:00	0
0515-0054	2016-11-21 18:15:00	0
0515-0054	2016-11-21 18:30:00	0
0515-0054	2016-11-21 18:45:00	0
0515-0054	2016-11-21 19:00:00	0
0515-0054	2016-11-21 19:15:00	0
0515-0054	2016-11-21 19:30:00	0
0515-0054	2016-11-21 19:45:00	0
0515-0054	2016-11-21 20:00:00	0
0515-0054	2016-11-21 20:15:00	0
0515-0054	2016-11-21 20:30:00	0
0515-0054	2016-11-21 20:45:00	0
0515-0054	2016-11-21 21:00:00	0
0515-0054	2016-11-21 21:15:00	0
0515-0054	2016-11-21 21:30:00	0
0515-0054	2016-11-21 21:45:00	0
0515-0054	2016-11-21 22:00:00	0
0515-0054	2016-11-21 22:15:00	0
0515-0054	2016-11-21 22:30:00	0
0515-0054	2016-11-21 22:45:00	0
0515-0054	2016-11-21 23:00:00	0
0515-0054	2016-11-21 23:15:00	0
0515-0054	2016-11-21 23:30:00	0
0515-0054	2016-11-21 23:45:00	0
