## Supplementary Data 2 for "Digital phenotyping by consumer wearables identifies sleep-associated markers of cardiovascular disease risk and biological aging": ActivityTable_0516-0002-NHC.tsv

0516-0002	2016-12-27 00:00:00	0
0516-0002	2016-12-27 00:15:00	0
0516-0002	2016-12-27 00:30:00	0
0516-0002	2016-12-27 00:45:00	0
0516-0002	2016-12-27 01:00:00	0
0516-0002	2016-12-27 01:15:00	0
0516-0002	2016-12-27 01:30:00	0
0516-0002	2016-12-27 01:45:00	0
0516-0002	2016-12-27 02:00:00	0
0516-0002	2016-12-27 02:15:00	0
0516-0002	2016-12-27 02:30:00	0
0516-0002	2016-12-27 02:45:00	0
0516-0002	2016-12-27 03:00:00	0
0516-0002	2016-12-27 03:15:00	0
0516-0002	2016-12-27 03:30:00	0
0516-0002	2016-12-27 03:45:00	0
0516-0002	2016-12-27 04:00:00	0
0516-0002	2016-12-27 04:15:00	0
0516-0002	2016-12-27 04:30:00	0
0516-0002	2016-12-27 04:45:00	0
0516-0002	2016-12-27 05:00:00	0
0516-0002	2016-12-27 05:15:00	0
0516-0002	2016-12-27 05:30:00	0
0516-0002	2016-12-27 05:45:00	0
0516-0002	2016-12-27 06:00:00	0
0516-0002	2016-12-27 06:15:00	0
0516-0002	2016-12-27 06:30:00	0
0516-0002	2016-12-27 06:45:00	0
0516-0002	2016-12-27 07:00:00	0
0516-0002	2016-12-27 07:15:00	0
0516-0002	2016-12-27 07:30:00	0
0516-0002	2016-12-27 07:45:00	0
0516-0002	2016-12-27 08:00:00	0
0516-0002	2016-12-27 08:15:00	0
0516-0002	2016-12-27 08:30:00	0
0516-0002	2016-12-27 08:45:00	0
0516-0002	2016-12-27 09:00:00	0
0516-0002	2016-12-27 09:15:00	0
0516-0002	2016-12-27 09:30:00	0
0516-0002	2016-12-27 09:45:00	0
0516-0002	2016-12-27 10:00:00	0
0516-0002	2016-12-27 10:15:00	0
0516-0002	2016-12-27 10:30:00	0
0516-0002	2016-12-27 10:45:00	0
0516-0002	2016-12-27 11:00:00	56
0516-0002	2016-12-27 11:15:00	0
0516-0002	2016-12-27 11:30:00	0
0516-0002	2016-12-27 11:45:00	0
0516-0002	2016-12-27 12:00:00	0
0516-0002	2016-12-27 12:15:00	0
0516-0002	2016-12-27 12:30:00	0
0516-0002	2016-12-27 12:45:00	0
0516-0002	2016-12-27 13:00:00	0
0516-0002	2016-12-27 13:15:00	0
0516-0002	2016-12-27 13:30:00	0
0516-0002	2016-12-27 13:45:00	0
0516-0002	2016-12-27 14:00:00	0
0516-0002	2016-12-27 14:15:00	0
0516-0002	2016-12-27 14:30:00	0
0516-0002	2016-12-27 14:45:00	0
0516-0002	2016-12-27 15:00:00	0
0516-0002	2016-12-27 15:15:00	0
0516-0002	2016-12-27 15:30:00	0
0516-0002	2016-12-27 15:45:00	0
0516-0002	2016-12-27 16:00:00	0
0516-0002	2016-12-27 16:15:00	0
0516-0002	2016-12-27 16:30:00	0
0516-0002	2016-12-27 16:45:00	0
0516-0002	2016-12-27 17:00:00	0
0516-0002	2016-12-27 17:15:00	0
0516-0002	2016-12-27 17:30:00	0
0516-0002	2016-12-27 17:45:00	0
0516-0002	2016-12-27 18:00:00	0
0516-0002	2016-12-27 18:15:00	0
0516-0002	2016-12-27 18:30:00	0
0516-0002	2016-12-27 18:45:00	0
0516-0002	2016-12-27 19:00:00	0
0516-0002	2016-12-27 19:15:00	0
0516-0002	2016-12-27 19:30:00	0
0516-0002	2016-12-27 19:45:00	0
0516-0002	2016-12-27 20:00:00	0
0516-0002	2016-12-27 20:15:00	0
0516-0002	2016-12-27 20:30:00	0
0516-0002	2016-12-27 20:45:00	0
0516-0002	2016-12-27 21:00:00	0
0516-0002	2016-12-27 21:15:00	0
0516-0002	2016-12-27 21:30:00	0
0516-0002	2016-12-27 21:45:00	0
0516-0002	2016-12-27 22:00:00	0
0516-0002	2016-12-27 22:15:00	0
0516-0002	2016-12-27 22:30:00	0
0516-0002	2016-12-27 22:45:00	0
0516-0002	2016-12-27 23:00:00	0
0516-0002	2016-12-27 23:15:00	0
0516-0002	2016-12-27 23:30:00	0
0516-0002	2016-12-27 23:45:00	0
0516-0002	2016-12-28 00:00:00	0
0516-0002	2016-12-28 00:15:00	0
0516-0002	2016-12-28 00:30:00	0
0516-0002	2016-12-28 00:45:00	0
0516-0002	2016-12-28 01:00:00	0
0516-0002	2016-12-28 01:15:00	0
0516-0002	2016-12-28 01:30:00	0
0516-0002	2016-12-28 01:45:00	0
0516-0002	2016-12-28 02:00:00	0
0516-0002	2016-12-28 02:15:00	0
0516-0002	2016-12-28 02:30:00	0
0516-0002	2016-12-28 02:45:00	0
0516-0002	2016-12-28 03:00:00	0
0516-0002	2016-12-28 03:15:00	0
0516-0002	2016-12-28 03:30:00	0
0516-0002	2016-12-28 03:45:00	0
0516-0002	2016-12-28 04:00:00	0
0516-0002	2016-12-28 04:15:00	0
0516-0002	2016-12-28 04:30:00	0
0516-0002	2016-12-28 04:45:00	0
0516-0002	2016-12-28 05:00:00	0
0516-0002	2016-12-28 05:15:00	0
0516-0002	2016-12-28 05:30:00	0
0516-0002	2016-12-28 05:45:00	0
0516-0002	2016-12-28 06:00:00	0
0516-0002	2016-12-28 06:15:00	0
0516-0002	2016-12-28 06:30:00	0
0516-0002	2016-12-28 06:45:00	0
0516-0002	2016-12-28 07:00:00	0
0516-0002	2016-12-28 07:15:00	0
0516-0002	2016-12-28 07:30:00	0
0516-0002	2016-12-28 07:45:00	0
0516-0002	2016-12-28 08:00:00	0
0516-0002	2016-12-28 08:15:00	0
0516-0002	2016-12-28 08:30:00	0
0516-0002	2016-12-28 08:45:00	0
0516-0002	2016-12-28 09:00:00	0
0516-0002	2016-12-28 09:15:00	0
0516-0002	2016-12-28 09:30:00	0
0516-0002	2016-12-28 09:45:00	0
0516-0002	2016-12-28 10:00:00	0
0516-0002	2016-12-28 10:15:00	0
0516-0002	2016-12-28 10:30:00	0
0516-0002	2016-12-28 10:45:00	0
0516-0002	2016-12-28 11:00:00	0
0516-0002	2016-12-28 11:15:00	0
0516-0002	2016-12-28 11:30:00	0
0516-0002	2016-12-28 11:45:00	0
0516-0002	2016-12-28 12:00:00	0
0516-0002	2016-12-28 12:15:00	24
0516-0002	2016-12-28 12:30:00	43
0516-0002	2016-12-28 12:45:00	0
0516-0002	2016-12-28 13:00:00	372
0516-0002	2016-12-28 13:15:00	985
0516-0002	2016-12-28 13:30:00	443
0516-0002	2016-12-28 13:45:00	0
0516-0002	2016-12-28 14:00:00	0
0516-0002	2016-12-28 14:15:00	0
0516-0002	2016-12-28 14:30:00	0
0516-0002	2016-12-28 14:45:00	0
0516-0002	2016-12-28 15:00:00	0
0516-0002	2016-12-28 15:15:00	0
0516-0002	2016-12-28 15:30:00	44
0516-0002	2016-12-28 15:45:00	20
0516-0002	2016-12-28 16:00:00	0
0516-0002	2016-12-28 16:15:00	0
0516-0002	2016-12-28 16:30:00	0
0516-0002	2016-12-28 16:45:00	87
0516-0002	2016-12-28 17:00:00	110
0516-0002	2016-12-28 17:15:00	0
0516-0002	2016-12-28 17:30:00	0
0516-0002	2016-12-28 17:45:00	0
0516-0002	2016-12-28 18:00:00	0
0516-0002	2016-12-28 18:15:00	0
0516-0002	2016-12-28 18:30:00	59
0516-0002	2016-12-28 18:45:00	156
0516-0002	2016-12-28 19:00:00	0
0516-0002	2016-12-28 19:15:00	32
0516-0002	2016-12-28 19:30:00	338
0516-0002	2016-12-28 19:45:00	50
0516-0002	2016-12-28 20:00:00	6
0516-0002	2016-12-28 20:15:00	26
0516-0002	2016-12-28 20:30:00	0
0516-0002	2016-12-28 20:45:00	61
0516-0002	2016-12-28 21:00:00	31
0516-0002	2016-12-28 21:15:00	147
0516-0002	2016-12-28 21:30:00	146
0516-0002	2016-12-28 21:45:00	71
0516-0002	2016-12-28 22:00:00	0
0516-0002	2016-12-28 22:15:00	0
0516-0002	2016-12-28 22:30:00	0
0516-0002	2016-12-28 22:45:00	6
0516-0002	2016-12-28 23:00:00	332
0516-0002	2016-12-28 23:15:00	18
0516-0002	2016-12-28 23:30:00	6
0516-0002	2016-12-28 23:45:00	0
0516-0002	2016-12-29 00:00:00	0
0516-0002	2016-12-29 00:15:00	0
0516-0002	2016-12-29 00:30:00	0
0516-0002	2016-12-29 00:45:00	0
0516-0002	2016-12-29 01:00:00	11
0516-0002	2016-12-29 01:15:00	54
0516-0002	2016-12-29 01:30:00	0
0516-0002	2016-12-29 01:45:00	0
0516-0002	2016-12-29 02:00:00	0
0516-0002	2016-12-29 02:15:00	0
0516-0002	2016-12-29 02:30:00	0
0516-0002	2016-12-29 02:45:00	0
0516-0002	2016-12-29 03:00:00	7
0516-0002	2016-12-29 03:15:00	0
0516-0002	2016-12-29 03:30:00	0
0516-0002	2016-12-29 03:45:00	0
0516-0002	2016-12-29 04:00:00	0
0516-0002	2016-12-29 04:15:00	0
0516-0002	2016-12-29 04:30:00	0
0516-0002	2016-12-29 04:45:00	0
0516-0002	2016-12-29 05:00:00	0
0516-0002	2016-12-29 05:15:00	0
0516-0002	2016-12-29 05:30:00	14
0516-0002	2016-12-29 05:45:00	0
0516-0002	2016-12-29 06:00:00	0
0516-0002	2016-12-29 06:15:00	0
0516-0002	2016-12-29 06:30:00	0
0516-0002	2016-12-29 06:45:00	0
0516-0002	2016-12-29 07:00:00	0
0516-0002	2016-12-29 07:15:00	0
0516-0002	2016-12-29 07:30:00	0
0516-0002	2016-12-29 07:45:00	0
0516-0002	2016-12-29 08:00:00	36
0516-0002	2016-12-29 08:15:00	0
0516-0002	2016-12-29 08:30:00	0
0516-0002	2016-12-29 08:45:00	0
0516-0002	2016-12-29 09:00:00	4
0516-0002	2016-12-29 09:15:00	0
0516-0002	2016-12-29 09:30:00	0
0516-0002	2016-12-29 09:45:00	0
0516-0002	2016-12-29 10:00:00	123
0516-0002	2016-12-29 10:15:00	88
0516-0002	2016-12-29 10:30:00	0
0516-0002	2016-12-29 10:45:00	38
0516-0002	2016-12-29 11:00:00	59
0516-0002	2016-12-29 11:15:00	0
0516-0002	2016-12-29 11:30:00	124
0516-0002	2016-12-29 11:45:00	1096
0516-0002	2016-12-29 12:00:00	2291
0516-0002	2016-12-29 12:15:00	2279
0516-0002	2016-12-29 12:30:00	1818
0516-0002	2016-12-29 12:45:00	1545
0516-0002	2016-12-29 13:00:00	1165
0516-0002	2016-12-29 13:15:00	724
0516-0002	2016-12-29 13:30:00	826
0516-0002	2016-12-29 13:45:00	66
0516-0002	2016-12-29 14:00:00	62
0516-0002	2016-12-29 14:15:00	223
0516-0002	2016-12-29 14:30:00	143
0516-0002	2016-12-29 14:45:00	63
0516-0002	2016-12-29 15:00:00	33
0516-0002	2016-12-29 15:15:00	14
0516-0002	2016-12-29 15:30:00	19
0516-0002	2016-12-29 15:45:00	0
0516-0002	2016-12-29 16:00:00	0
0516-0002	2016-12-29 16:15:00	0
0516-0002	2016-12-29 16:30:00	0
0516-0002	2016-12-29 16:45:00	0
0516-0002	2016-12-29 17:00:00	6
0516-0002	2016-12-29 17:15:00	0
0516-0002	2016-12-29 17:30:00	13
0516-0002	2016-12-29 17:45:00	0
0516-0002	2016-12-29 18:00:00	0
0516-0002	2016-12-29 18:15:00	0
0516-0002	2016-12-29 18:30:00	9
0516-0002	2016-12-29 18:45:00	40
0516-0002	2016-12-29 19:00:00	6
0516-0002	2016-12-29 19:15:00	0
0516-0002	2016-12-29 19:30:00	32
0516-0002	2016-12-29 19:45:00	62
0516-0002	2016-12-29 20:00:00	80
0516-0002	2016-12-29 20:15:00	10
0516-0002	2016-12-29 20:30:00	19
0516-0002	2016-12-29 20:45:00	0
0516-0002	2016-12-29 21:00:00	84
0516-0002	2016-12-29 21:15:00	144
0516-0002	2016-12-29 21:30:00	0
0516-0002	2016-12-29 21:45:00	173
0516-0002	2016-12-29 22:00:00	0
0516-0002	2016-12-29 22:15:00	0
0516-0002	2016-12-29 22:30:00	0
0516-0002	2016-12-29 22:45:00	7
0516-0002	2016-12-29 23:00:00	31
0516-0002	2016-12-29 23:15:00	0
0516-0002	2016-12-29 23:30:00	0
0516-0002	2016-12-29 23:45:00	7
0516-0002	2016-12-30 00:00:00	31
0516-0002	2016-12-30 00:15:00	0
0516-0002	2016-12-30 00:30:00	6
0516-0002	2016-12-30 00:45:00	0
0516-0002	2016-12-30 01:00:00	0
0516-0002	2016-12-30 01:15:00	0
0516-0002	2016-12-30 01:30:00	13
0516-0002	2016-12-30 01:45:00	0
0516-0002	2016-12-30 02:00:00	12
0516-0002	2016-12-30 02:15:00	0
0516-0002	2016-12-30 02:30:00	55
0516-0002	2016-12-30 02:45:00	0
0516-0002	2016-12-30 03:00:00	0
0516-0002	2016-12-30 03:15:00	0
0516-0002	2016-12-30 03:30:00	0
0516-0002	2016-12-30 03:45:00	0
0516-0002	2016-12-30 04:00:00	0
0516-0002	2016-12-30 04:15:00	40
0516-0002	2016-12-30 04:30:00	0
0516-0002	2016-12-30 04:45:00	51
0516-0002	2016-12-30 05:00:00	0
0516-0002	2016-12-30 05:15:00	0
0516-0002	2016-12-30 05:30:00	0
0516-0002	2016-12-30 05:45:00	0
0516-0002	2016-12-30 06:00:00	0
0516-0002	2016-12-30 06:15:00	0
0516-0002	2016-12-30 06:30:00	0
0516-0002	2016-12-30 06:45:00	0
0516-0002	2016-12-30 07:00:00	0
0516-0002	2016-12-30 07:15:00	0
0516-0002	2016-12-30 07:30:00	0
0516-0002	2016-12-30 07:45:00	15
0516-0002	2016-12-30 08:00:00	15
0516-0002	2016-12-30 08:15:00	0
0516-0002	2016-12-30 08:30:00	0
0516-0002	2016-12-30 08:45:00	103
0516-0002	2016-12-30 09:00:00	288
0516-0002	2016-12-30 09:15:00	229
0516-0002	2016-12-30 09:30:00	98
0516-0002	2016-12-30 09:45:00	0
0516-0002	2016-12-30 10:00:00	0
0516-0002	2016-12-30 10:15:00	0
0516-0002	2016-12-30 10:30:00	0
0516-0002	2016-12-30 10:45:00	0
0516-0002	2016-12-30 11:00:00	99
0516-0002	2016-12-30 11:15:00	0
0516-0002	2016-12-30 11:30:00	0
0516-0002	2016-12-30 11:45:00	0
0516-0002	2016-12-30 12:00:00	0
0516-0002	2016-12-30 12:15:00	29
0516-0002	2016-12-30 12:30:00	11
0516-0002	2016-12-30 12:45:00	0
0516-0002	2016-12-30 13:00:00	0
0516-0002	2016-12-30 13:15:00	0
0516-0002	2016-12-30 13:30:00	0
0516-0002	2016-12-30 13:45:00	0
0516-0002	2016-12-30 14:00:00	19
0516-0002	2016-12-30 14:15:00	55
0516-0002	2016-12-30 14:30:00	66
0516-0002	2016-12-30 14:45:00	78
0516-0002	2016-12-30 15:00:00	0
0516-0002	2016-12-30 15:15:00	0
0516-0002	2016-12-30 15:30:00	14
0516-0002	2016-12-30 15:45:00	0
0516-0002	2016-12-30 16:00:00	0
0516-0002	2016-12-30 16:15:00	0
0516-0002	2016-12-30 16:30:00	21
0516-0002	2016-12-30 16:45:00	0
0516-0002	2016-12-30 17:00:00	0
0516-0002	2016-12-30 17:15:00	0
0516-0002	2016-12-30 17:30:00	0
0516-0002	2016-12-30 17:45:00	0
0516-0002	2016-12-30 18:00:00	9
0516-0002	2016-12-30 18:15:00	50
0516-0002	2016-12-30 18:30:00	60
0516-0002	2016-12-30 18:45:00	12
0516-0002	2016-12-30 19:00:00	56
0516-0002	2016-12-30 19:15:00	9
0516-0002	2016-12-30 19:30:00	48
0516-0002	2016-12-30 19:45:00	33
0516-0002	2016-12-30 20:00:00	254
0516-0002	2016-12-30 20:15:00	0
0516-0002	2016-12-30 20:30:00	66
0516-0002	2016-12-30 20:45:00	23
0516-0002	2016-12-30 21:00:00	518
0516-0002	2016-12-30 21:15:00	439
0516-0002	2016-12-30 21:30:00	636
0516-0002	2016-12-30 21:45:00	920
0516-0002	2016-12-30 22:00:00	966
0516-0002	2016-12-30 22:15:00	837
0516-0002	2016-12-30 22:30:00	824
0516-0002	2016-12-30 22:45:00	640
0516-0002	2016-12-30 23:00:00	386
0516-0002	2016-12-30 23:15:00	27
0516-0002	2016-12-30 23:30:00	240
0516-0002	2016-12-30 23:45:00	1242
0516-0002	2016-12-31 00:00:00	267
0516-0002	2016-12-31 00:15:00	0
0516-0002	2016-12-31 00:30:00	372
0516-0002	2016-12-31 00:45:00	0
0516-0002	2016-12-31 01:00:00	0
0516-0002	2016-12-31 01:15:00	0
0516-0002	2016-12-31 01:30:00	0
0516-0002	2016-12-31 01:45:00	0
0516-0002	2016-12-31 02:00:00	0
0516-0002	2016-12-31 02:15:00	0
0516-0002	2016-12-31 02:30:00	0
0516-0002	2016-12-31 02:45:00	9
0516-0002	2016-12-31 03:00:00	8
0516-0002	2016-12-31 03:15:00	6
0516-0002	2016-12-31 03:30:00	0
0516-0002	2016-12-31 03:45:00	23
0516-0002	2016-12-31 04:00:00	4
0516-0002	2016-12-31 04:15:00	0
0516-0002	2016-12-31 04:30:00	0
0516-0002	2016-12-31 04:45:00	0
0516-0002	2016-12-31 05:00:00	37
0516-0002	2016-12-31 05:15:00	0
0516-0002	2016-12-31 05:30:00	0
0516-0002	2016-12-31 05:45:00	11
0516-0002	2016-12-31 06:00:00	0
0516-0002	2016-12-31 06:15:00	0
0516-0002	2016-12-31 06:30:00	50
0516-0002	2016-12-31 06:45:00	2
0516-0002	2016-12-31 07:00:00	0
0516-0002	2016-12-31 07:15:00	0
0516-0002	2016-12-31 07:30:00	0
0516-0002	2016-12-31 07:45:00	0
0516-0002	2016-12-31 08:00:00	0
0516-0002	2016-12-31 08:15:00	0
0516-0002	2016-12-31 08:30:00	5
0516-0002	2016-12-31 08:45:00	0
0516-0002	2016-12-31 09:00:00	0
0516-0002	2016-12-31 09:15:00	0
0516-0002	2016-12-31 09:30:00	0
0516-0002	2016-12-31 09:45:00	0
0516-0002	2016-12-31 10:00:00	0
0516-0002	2016-12-31 10:15:00	0
0516-0002	2016-12-31 10:30:00	85
0516-0002	2016-12-31 10:45:00	0
0516-0002	2016-12-31 11:00:00	0
0516-0002	2016-12-31 11:15:00	0
0516-0002	2016-12-31 11:30:00	20
0516-0002	2016-12-31 11:45:00	68
0516-0002	2016-12-31 12:00:00	44
0516-0002	2016-12-31 12:15:00	24
0516-0002	2016-12-31 12:30:00	73
0516-0002	2016-12-31 12:45:00	143
0516-0002	2016-12-31 13:00:00	180
0516-0002	2016-12-31 13:15:00	166
0516-0002	2016-12-31 13:30:00	33
0516-0002	2016-12-31 13:45:00	0
0516-0002	2016-12-31 14:00:00	0
0516-0002	2016-12-31 14:15:00	0
0516-0002	2016-12-31 14:30:00	0
0516-0002	2016-12-31 14:45:00	0
0516-0002	2016-12-31 15:00:00	0
0516-0002	2016-12-31 15:15:00	0
0516-0002	2016-12-31 15:30:00	96
0516-0002	2016-12-31 15:45:00	0
0516-0002	2016-12-31 16:00:00	39
0516-0002	2016-12-31 16:15:00	309
0516-0002	2016-12-31 16:30:00	481
0516-0002	2016-12-31 16:45:00	323
0516-0002	2016-12-31 17:00:00	255
0516-0002	2016-12-31 17:15:00	880
0516-0002	2016-12-31 17:30:00	467
0516-0002	2016-12-31 17:45:00	122
0516-0002	2016-12-31 18:00:00	501
0516-0002	2016-12-31 18:15:00	823
0516-0002	2016-12-31 18:30:00	168
0516-0002	2016-12-31 18:45:00	27
0516-0002	2016-12-31 19:00:00	720
0516-0002	2016-12-31 19:15:00	8
0516-0002	2016-12-31 19:30:00	0
0516-0002	2016-12-31 19:45:00	146
0516-0002	2016-12-31 20:00:00	508
0516-0002	2016-12-31 20:15:00	7
0516-0002	2016-12-31 20:30:00	116
0516-0002	2016-12-31 20:45:00	64
0516-0002	2016-12-31 21:00:00	99
0516-0002	2016-12-31 21:15:00	923
0516-0002	2016-12-31 21:30:00	308
0516-0002	2016-12-31 21:45:00	152
0516-0002	2016-12-31 22:00:00	319
0516-0002	2016-12-31 22:15:00	10
0516-0002	2016-12-31 22:30:00	0
0516-0002	2016-12-31 22:45:00	0
0516-0002	2016-12-31 23:00:00	57
0516-0002	2016-12-31 23:15:00	33
0516-0002	2016-12-31 23:30:00	0
0516-0002	2016-12-31 23:45:00	0
0516-0002	2017-01-01 00:00:00	0
0516-0002	2017-01-01 00:15:00	0
0516-0002	2017-01-01 00:30:00	0
0516-0002	2017-01-01 00:45:00	0
0516-0002	2017-01-01 01:00:00	0
0516-0002	2017-01-01 01:15:00	0
0516-0002	2017-01-01 01:30:00	0
0516-0002	2017-01-01 01:45:00	0
0516-0002	2017-01-01 02:00:00	0
0516-0002	2017-01-01 02:15:00	0
0516-0002	2017-01-01 02:30:00	0
0516-0002	2017-01-01 02:45:00	0
0516-0002	2017-01-01 03:00:00	0
0516-0002	2017-01-01 03:15:00	0
0516-0002	2017-01-01 03:30:00	0
0516-0002	2017-01-01 03:45:00	0
0516-0002	2017-01-01 04:00:00	0
0516-0002	2017-01-01 04:15:00	0
0516-0002	2017-01-01 04:30:00	0
0516-0002	2017-01-01 04:45:00	0
0516-0002	2017-01-01 05:00:00	0
0516-0002	2017-01-01 05:15:00	0
0516-0002	2017-01-01 05:30:00	0
0516-0002	2017-01-01 05:45:00	0
0516-0002	2017-01-01 06:00:00	0
0516-0002	2017-01-01 06:15:00	0
0516-0002	2017-01-01 06:30:00	0
0516-0002	2017-01-01 06:45:00	0
0516-0002	2017-01-01 07:00:00	0
0516-0002	2017-01-01 07:15:00	0
0516-0002	2017-01-01 07:30:00	0
0516-0002	2017-01-01 07:45:00	0
0516-0002	2017-01-01 08:00:00	0
0516-0002	2017-01-01 08:15:00	0
0516-0002	2017-01-01 08:30:00	0
0516-0002	2017-01-01 08:45:00	0
0516-0002	2017-01-01 09:00:00	0
0516-0002	2017-01-01 09:15:00	0
0516-0002	2017-01-01 09:30:00	0
0516-0002	2017-01-01 09:45:00	0
0516-0002	2017-01-01 10:00:00	0
0516-0002	2017-01-01 10:15:00	0
0516-0002	2017-01-01 10:30:00	0
0516-0002	2017-01-01 10:45:00	0
0516-0002	2017-01-01 11:00:00	0
0516-0002	2017-01-01 11:15:00	0
0516-0002	2017-01-01 11:30:00	0
0516-0002	2017-01-01 11:45:00	0
0516-0002	2017-01-01 12:00:00	0
0516-0002	2017-01-01 12:15:00	0
0516-0002	2017-01-01 12:30:00	0
0516-0002	2017-01-01 12:45:00	0
0516-0002	2017-01-01 13:00:00	0
0516-0002	2017-01-01 13:15:00	0
0516-0002	2017-01-01 13:30:00	0
0516-0002	2017-01-01 13:45:00	0
0516-0002	2017-01-01 14:00:00	0
0516-0002	2017-01-01 14:15:00	124
0516-0002	2017-01-01 14:30:00	78
0516-0002	2017-01-01 14:45:00	619
0516-0002	2017-01-01 15:00:00	60
0516-0002	2017-01-01 15:15:00	0
0516-0002	2017-01-01 15:30:00	151
0516-0002	2017-01-01 15:45:00	275
0516-0002	2017-01-01 16:00:00	333
0516-0002	2017-01-01 16:15:00	225
0516-0002	2017-01-01 16:30:00	165
0516-0002	2017-01-01 16:45:00	16
0516-0002	2017-01-01 17:00:00	0
0516-0002	2017-01-01 17:15:00	210
0516-0002	2017-01-01 17:30:00	2091
0516-0002	2017-01-01 17:45:00	2167
0516-0002	2017-01-01 18:00:00	2295
0516-0002	2017-01-01 18:15:00	2135
0516-0002	2017-01-01 18:30:00	2304
0516-0002	2017-01-01 18:45:00	1705
0516-0002	2017-01-01 19:00:00	1359
0516-0002	2017-01-01 19:15:00	928
0516-0002	2017-01-01 19:30:00	88
0516-0002	2017-01-01 19:45:00	40
0516-0002	2017-01-01 20:00:00	115
0516-0002	2017-01-01 20:15:00	61
0516-0002	2017-01-01 20:30:00	40
0516-0002	2017-01-01 20:45:00	0
0516-0002	2017-01-01 21:00:00	0
0516-0002	2017-01-01 21:15:00	0
0516-0002	2017-01-01 21:30:00	6
0516-0002	2017-01-01 21:45:00	0
0516-0002	2017-01-01 22:00:00	36
0516-0002	2017-01-01 22:15:00	0
0516-0002	2017-01-01 22:30:00	0
0516-0002	2017-01-01 22:45:00	0
0516-0002	2017-01-01 23:00:00	0
0516-0002	2017-01-01 23:15:00	12
0516-0002	2017-01-01 23:30:00	36
0516-0002	2017-01-01 23:45:00	18
0516-0002	2017-01-02 00:00:00	0
0516-0002	2017-01-02 00:15:00	0
0516-0002	2017-01-02 00:30:00	33
0516-0002	2017-01-02 00:45:00	0
0516-0002	2017-01-02 01:00:00	41
0516-0002	2017-01-02 01:15:00	0
0516-0002	2017-01-02 01:30:00	0
0516-0002	2017-01-02 01:45:00	0
0516-0002	2017-01-02 02:00:00	67
0516-0002	2017-01-02 02:15:00	0
0516-0002	2017-01-02 02:30:00	0
0516-0002	2017-01-02 02:45:00	0
0516-0002	2017-01-02 03:00:00	0
0516-0002	2017-01-02 03:15:00	8
0516-0002	2017-01-02 03:30:00	0
0516-0002	2017-01-02 03:45:00	0
0516-0002	2017-01-02 04:00:00	0
0516-0002	2017-01-02 04:15:00	0
0516-0002	2017-01-02 04:30:00	0
0516-0002	2017-01-02 04:45:00	0
0516-0002	2017-01-02 05:00:00	55
0516-0002	2017-01-02 05:15:00	0
0516-0002	2017-01-02 05:30:00	8
0516-0002	2017-01-02 05:45:00	0
0516-0002	2017-01-02 06:00:00	0
0516-0002	2017-01-02 06:15:00	0
0516-0002	2017-01-02 06:30:00	0
0516-0002	2017-01-02 06:45:00	0
0516-0002	2017-01-02 07:00:00	0
0516-0002	2017-01-02 07:15:00	0
0516-0002	2017-01-02 07:30:00	0
0516-0002	2017-01-02 07:45:00	0
0516-0002	2017-01-02 08:00:00	0
0516-0002	2017-01-02 08:15:00	0
0516-0002	2017-01-02 08:30:00	0
0516-0002	2017-01-02 08:45:00	0
0516-0002	2017-01-02 09:00:00	0
0516-0002	2017-01-02 09:15:00	0
0516-0002	2017-01-02 09:30:00	0
0516-0002	2017-01-02 09:45:00	0
0516-0002	2017-01-02 10:00:00	0
0516-0002	2017-01-02 10:15:00	0
0516-0002	2017-01-02 10:30:00	0
0516-0002	2017-01-02 10:45:00	0
0516-0002	2017-01-02 11:00:00	0
0516-0002	2017-01-02 11:15:00	0
0516-0002	2017-01-02 11:30:00	0
0516-0002	2017-01-02 11:45:00	0
0516-0002	2017-01-02 12:00:00	0
0516-0002	2017-01-02 12:15:00	0
0516-0002	2017-01-02 12:30:00	0
0516-0002	2017-01-02 12:45:00	0
0516-0002	2017-01-02 13:00:00	0
0516-0002	2017-01-02 13:15:00	0
0516-0002	2017-01-02 13:30:00	345
0516-0002	2017-01-02 13:45:00	161
0516-0002	2017-01-02 14:00:00	908
0516-0002	2017-01-02 14:15:00	83
0516-0002	2017-01-02 14:30:00	159
0516-0002	2017-01-02 14:45:00	629
0516-0002	2017-01-02 15:00:00	429
0516-0002	2017-01-02 15:15:00	15
0516-0002	2017-01-02 15:30:00	106
0516-0002	2017-01-02 15:45:00	117
0516-0002	2017-01-02 16:00:00	10
0516-0002	2017-01-02 16:15:00	8
0516-0002	2017-01-02 16:30:00	595
0516-0002	2017-01-02 16:45:00	514
0516-0002	2017-01-02 17:00:00	148
0516-0002	2017-01-02 17:15:00	142
0516-0002	2017-01-02 17:30:00	387
0516-0002	2017-01-02 17:45:00	347
0516-0002	2017-01-02 18:00:00	904
0516-0002	2017-01-02 18:15:00	358
0516-0002	2017-01-02 18:30:00	270
0516-0002	2017-01-02 18:45:00	640
0516-0002	2017-01-02 19:00:00	276
0516-0002	2017-01-02 19:15:00	868
0516-0002	2017-01-02 19:30:00	267
0516-0002	2017-01-02 19:45:00	937
0516-0002	2017-01-02 20:00:00	76
0516-0002	2017-01-02 20:15:00	358
0516-0002	2017-01-02 20:30:00	263
0516-0002	2017-01-02 20:45:00	1164
0516-0002	2017-01-02 21:00:00	40
0516-0002	2017-01-02 21:15:00	0
0516-0002	2017-01-02 21:30:00	0
0516-0002	2017-01-02 21:45:00	0
0516-0002	2017-01-02 22:00:00	0
0516-0002	2017-01-02 22:15:00	4
0516-0002	2017-01-02 22:30:00	10
0516-0002	2017-01-02 22:45:00	0
0516-0002	2017-01-02 23:00:00	33
0516-0002	2017-01-02 23:15:00	0
0516-0002	2017-01-02 23:30:00	0
0516-0002	2017-01-02 23:45:00	0
0516-0002	2017-01-03 00:00:00	0
0516-0002	2017-01-03 00:15:00	0
0516-0002	2017-01-03 00:30:00	0
0516-0002	2017-01-03 00:45:00	85
0516-0002	2017-01-03 01:00:00	10
0516-0002	2017-01-03 01:15:00	76
0516-0002	2017-01-03 01:30:00	3
0516-0002	2017-01-03 01:45:00	0
0516-0002	2017-01-03 02:00:00	0
0516-0002	2017-01-03 02:15:00	0
0516-0002	2017-01-03 02:30:00	128
0516-0002	2017-01-03 02:45:00	0
0516-0002	2017-01-03 03:00:00	0
0516-0002	2017-01-03 03:15:00	0
0516-0002	2017-01-03 03:30:00	0
0516-0002	2017-01-03 03:45:00	0
0516-0002	2017-01-03 04:00:00	0
0516-0002	2017-01-03 04:15:00	0
0516-0002	2017-01-03 04:30:00	39
0516-0002	2017-01-03 04:45:00	0
0516-0002	2017-01-03 05:00:00	0
0516-0002	2017-01-03 05:15:00	0
0516-0002	2017-01-03 05:30:00	0
0516-0002	2017-01-03 05:45:00	7
0516-0002	2017-01-03 06:00:00	29
0516-0002	2017-01-03 06:15:00	0
0516-0002	2017-01-03 06:30:00	0
0516-0002	2017-01-03 06:45:00	0
0516-0002	2017-01-03 07:00:00	0
0516-0002	2017-01-03 07:15:00	0
0516-0002	2017-01-03 07:30:00	0
0516-0002	2017-01-03 07:45:00	0
0516-0002	2017-01-03 08:00:00	0
0516-0002	2017-01-03 08:15:00	0
0516-0002	2017-01-03 08:30:00	0
0516-0002	2017-01-03 08:45:00	0
0516-0002	2017-01-03 09:00:00	0
0516-0002	2017-01-03 09:15:00	0
0516-0002	2017-01-03 09:30:00	0
0516-0002	2017-01-03 09:45:00	0
0516-0002	2017-01-03 10:00:00	0
0516-0002	2017-01-03 10:15:00	0
0516-0002	2017-01-03 10:30:00	0
0516-0002	2017-01-03 10:45:00	0
0516-0002	2017-01-03 11:00:00	0
0516-0002	2017-01-03 11:15:00	0
0516-0002	2017-01-03 11:30:00	0
0516-0002	2017-01-03 11:45:00	0
0516-0002	2017-01-03 12:00:00	0
0516-0002	2017-01-03 12:15:00	0
0516-0002	2017-01-03 12:30:00	0
0516-0002	2017-01-03 12:45:00	0
0516-0002	2017-01-03 13:00:00	0
0516-0002	2017-01-03 13:15:00	0
0516-0002	2017-01-03 13:30:00	312
0516-0002	2017-01-03 13:45:00	217
0516-0002	2017-01-03 14:00:00	69
0516-0002	2017-01-03 14:15:00	70
0516-0002	2017-01-03 14:30:00	326
0516-0002	2017-01-03 14:45:00	0
0516-0002	2017-01-03 15:00:00	143
0516-0002	2017-01-03 15:15:00	0
0516-0002	2017-01-03 15:30:00	370
0516-0002	2017-01-03 15:45:00	284
0516-0002	2017-01-03 16:00:00	0
0516-0002	2017-01-03 16:15:00	0
0516-0002	2017-01-03 16:30:00	601
0516-0002	2017-01-03 16:45:00	431
0516-0002	2017-01-03 17:00:00	0
0516-0002	2017-01-03 17:15:00	86
0516-0002	2017-01-03 17:30:00	0
0516-0002	2017-01-03 17:45:00	0
0516-0002	2017-01-03 18:00:00	0
0516-0002	2017-01-03 18:15:00	0
0516-0002	2017-01-03 18:30:00	0
0516-0002	2017-01-03 18:45:00	0
0516-0002	2017-01-03 19:00:00	0
0516-0002	2017-01-03 19:15:00	0
0516-0002	2017-01-03 19:30:00	0
0516-0002	2017-01-03 19:45:00	0
0516-0002	2017-01-03 20:00:00	0
0516-0002	2017-01-03 20:15:00	0
0516-0002	2017-01-03 20:30:00	0
0516-0002	2017-01-03 20:45:00	0
0516-0002	2017-01-03 21:00:00	0
0516-0002	2017-01-03 21:15:00	0
0516-0002	2017-01-03 21:30:00	0
0516-0002	2017-01-03 21:45:00	0
0516-0002	2017-01-03 22:00:00	0
0516-0002	2017-01-03 22:15:00	0
0516-0002	2017-01-03 22:30:00	0
0516-0002	2017-01-03 22:45:00	0
0516-0002	2017-01-03 23:00:00	0
0516-0002	2017-01-03 23:15:00	0
0516-0002	2017-01-03 23:30:00	0
0516-0002	2017-01-03 23:45:00	0
