## Supplementary Data 2 for "Digital phenotyping by consumer wearables identifies sleep-associated markers of cardiovascular disease risk and biological aging": ActivityTable_0516-0024-NHC.tsv

0516-0024	2016-11-30 00:00:00	0
0516-0024	2016-11-30 00:15:00	0
0516-0024	2016-11-30 00:30:00	0
0516-0024	2016-11-30 00:45:00	0
0516-0024	2016-11-30 01:00:00	0
0516-0024	2016-11-30 01:15:00	0
0516-0024	2016-11-30 01:30:00	0
0516-0024	2016-11-30 01:45:00	0
0516-0024	2016-11-30 02:00:00	0
0516-0024	2016-11-30 02:15:00	0
0516-0024	2016-11-30 02:30:00	0
0516-0024	2016-11-30 02:45:00	0
0516-0024	2016-11-30 03:00:00	0
0516-0024	2016-11-30 03:15:00	0
0516-0024	2016-11-30 03:30:00	0
0516-0024	2016-11-30 03:45:00	0
0516-0024	2016-11-30 04:00:00	0
0516-0024	2016-11-30 04:15:00	0
0516-0024	2016-11-30 04:30:00	0
0516-0024	2016-11-30 04:45:00	0
0516-0024	2016-11-30 05:00:00	0
0516-0024	2016-11-30 05:15:00	0
0516-0024	2016-11-30 05:30:00	0
0516-0024	2016-11-30 05:45:00	0
0516-0024	2016-11-30 06:00:00	0
0516-0024	2016-11-30 06:15:00	0
0516-0024	2016-11-30 06:30:00	0
0516-0024	2016-11-30 06:45:00	0
0516-0024	2016-11-30 07:00:00	0
0516-0024	2016-11-30 07:15:00	0
0516-0024	2016-11-30 07:30:00	0
0516-0024	2016-11-30 07:45:00	0
0516-0024	2016-11-30 08:00:00	0
0516-0024	2016-11-30 08:15:00	0
0516-0024	2016-11-30 08:30:00	0
0516-0024	2016-11-30 08:45:00	0
0516-0024	2016-11-30 09:00:00	0
0516-0024	2016-11-30 09:15:00	0
0516-0024	2016-11-30 09:30:00	0
0516-0024	2016-11-30 09:45:00	0
0516-0024	2016-11-30 10:00:00	0
0516-0024	2016-11-30 10:15:00	0
0516-0024	2016-11-30 10:30:00	63
0516-0024	2016-11-30 10:45:00	127
0516-0024	2016-11-30 11:00:00	0
0516-0024	2016-11-30 11:15:00	122
0516-0024	2016-11-30 11:30:00	1112
0516-0024	2016-11-30 11:45:00	10
0516-0024	2016-11-30 12:00:00	0
0516-0024	2016-11-30 12:15:00	478
0516-0024	2016-11-30 12:30:00	721
0516-0024	2016-11-30 12:45:00	0
0516-0024	2016-11-30 13:00:00	64
0516-0024	2016-11-30 13:15:00	79
0516-0024	2016-11-30 13:30:00	0
0516-0024	2016-11-30 13:45:00	55
0516-0024	2016-11-30 14:00:00	18
0516-0024	2016-11-30 14:15:00	0
0516-0024	2016-11-30 14:30:00	0
0516-0024	2016-11-30 14:45:00	10
0516-0024	2016-11-30 15:00:00	71
0516-0024	2016-11-30 15:15:00	7
0516-0024	2016-11-30 15:30:00	0
0516-0024	2016-11-30 15:45:00	82
0516-0024	2016-11-30 16:00:00	0
0516-0024	2016-11-30 16:15:00	11
0516-0024	2016-11-30 16:30:00	0
0516-0024	2016-11-30 16:45:00	0
0516-0024	2016-11-30 17:00:00	30
0516-0024	2016-11-30 17:15:00	17
0516-0024	2016-11-30 17:30:00	95
0516-0024	2016-11-30 17:45:00	111
0516-0024	2016-11-30 18:00:00	0
0516-0024	2016-11-30 18:15:00	0
0516-0024	2016-11-30 18:30:00	0
0516-0024	2016-11-30 18:45:00	9
0516-0024	2016-11-30 19:00:00	64
0516-0024	2016-11-30 19:15:00	0
0516-0024	2016-11-30 19:30:00	0
0516-0024	2016-11-30 19:45:00	0
0516-0024	2016-11-30 20:00:00	110
0516-0024	2016-11-30 20:15:00	33
0516-0024	2016-11-30 20:30:00	14
0516-0024	2016-11-30 20:45:00	0
0516-0024	2016-11-30 21:00:00	0
0516-0024	2016-11-30 21:15:00	8
0516-0024	2016-11-30 21:30:00	7
0516-0024	2016-11-30 21:45:00	0
0516-0024	2016-11-30 22:00:00	0
0516-0024	2016-11-30 22:15:00	0
0516-0024	2016-11-30 22:30:00	0
0516-0024	2016-11-30 22:45:00	76
0516-0024	2016-11-30 23:00:00	8
0516-0024	2016-11-30 23:15:00	15
0516-0024	2016-11-30 23:30:00	54
0516-0024	2016-11-30 23:45:00	20
0516-0024	2016-12-01 00:00:00	0
0516-0024	2016-12-01 00:15:00	0
0516-0024	2016-12-01 00:30:00	0
0516-0024	2016-12-01 00:45:00	0
0516-0024	2016-12-01 01:00:00	0
0516-0024	2016-12-01 01:15:00	0
0516-0024	2016-12-01 01:30:00	0
0516-0024	2016-12-01 01:45:00	0
0516-0024	2016-12-01 02:00:00	0
0516-0024	2016-12-01 02:15:00	0
0516-0024	2016-12-01 02:30:00	0
0516-0024	2016-12-01 02:45:00	0
0516-0024	2016-12-01 03:00:00	0
0516-0024	2016-12-01 03:15:00	0
0516-0024	2016-12-01 03:30:00	0
0516-0024	2016-12-01 03:45:00	0
0516-0024	2016-12-01 04:00:00	0
0516-0024	2016-12-01 04:15:00	0
0516-0024	2016-12-01 04:30:00	0
0516-0024	2016-12-01 04:45:00	0
0516-0024	2016-12-01 05:00:00	0
0516-0024	2016-12-01 05:15:00	0
0516-0024	2016-12-01 05:30:00	0
0516-0024	2016-12-01 05:45:00	57
0516-0024	2016-12-01 06:00:00	48
0516-0024	2016-12-01 06:15:00	10
0516-0024	2016-12-01 06:30:00	7
0516-0024	2016-12-01 06:45:00	92
0516-0024	2016-12-01 07:00:00	0
0516-0024	2016-12-01 07:15:00	0
0516-0024	2016-12-01 07:30:00	0
0516-0024	2016-12-01 07:45:00	0
0516-0024	2016-12-01 08:00:00	0
0516-0024	2016-12-01 08:15:00	0
0516-0024	2016-12-01 08:30:00	8
0516-0024	2016-12-01 08:45:00	194
0516-0024	2016-12-01 09:00:00	52
0516-0024	2016-12-01 09:15:00	152
0516-0024	2016-12-01 09:30:00	63
0516-0024	2016-12-01 09:45:00	329
0516-0024	2016-12-01 10:00:00	41
0516-0024	2016-12-01 10:15:00	0
0516-0024	2016-12-01 10:30:00	0
0516-0024	2016-12-01 10:45:00	200
0516-0024	2016-12-01 11:00:00	1411
0516-0024	2016-12-01 11:15:00	1949
0516-0024	2016-12-01 11:30:00	529
0516-0024	2016-12-01 11:45:00	261
0516-0024	2016-12-01 12:00:00	128
0516-0024	2016-12-01 12:15:00	40
0516-0024	2016-12-01 12:30:00	128
0516-0024	2016-12-01 12:45:00	113
0516-0024	2016-12-01 13:00:00	0
0516-0024	2016-12-01 13:15:00	13
0516-0024	2016-12-01 13:30:00	0
0516-0024	2016-12-01 13:45:00	0
0516-0024	2016-12-01 14:00:00	42
0516-0024	2016-12-01 14:15:00	0
0516-0024	2016-12-01 14:30:00	10
0516-0024	2016-12-01 14:45:00	0
0516-0024	2016-12-01 15:00:00	15
0516-0024	2016-12-01 15:15:00	0
0516-0024	2016-12-01 15:30:00	0
0516-0024	2016-12-01 15:45:00	5
0516-0024	2016-12-01 16:00:00	0
0516-0024	2016-12-01 16:15:00	0
0516-0024	2016-12-01 16:30:00	92
0516-0024	2016-12-01 16:45:00	238
0516-0024	2016-12-01 17:00:00	739
0516-0024	2016-12-01 17:15:00	866
0516-0024	2016-12-01 17:30:00	539
0516-0024	2016-12-01 17:45:00	239
0516-0024	2016-12-01 18:00:00	0
0516-0024	2016-12-01 18:15:00	0
0516-0024	2016-12-01 18:30:00	0
0516-0024	2016-12-01 18:45:00	61
0516-0024	2016-12-01 19:00:00	0
0516-0024	2016-12-01 19:15:00	46
0516-0024	2016-12-01 19:30:00	107
0516-0024	2016-12-01 19:45:00	5
0516-0024	2016-12-01 20:00:00	91
0516-0024	2016-12-01 20:15:00	100
0516-0024	2016-12-01 20:30:00	0
0516-0024	2016-12-01 20:45:00	139
0516-0024	2016-12-01 21:00:00	0
0516-0024	2016-12-01 21:15:00	0
0516-0024	2016-12-01 21:30:00	0
0516-0024	2016-12-01 21:45:00	0
0516-0024	2016-12-01 22:00:00	0
0516-0024	2016-12-01 22:15:00	0
0516-0024	2016-12-01 22:30:00	0
0516-0024	2016-12-01 22:45:00	0
0516-0024	2016-12-01 23:00:00	0
0516-0024	2016-12-01 23:15:00	0
0516-0024	2016-12-01 23:30:00	0
0516-0024	2016-12-01 23:45:00	0
0516-0024	2016-12-02 00:00:00	0
0516-0024	2016-12-02 00:15:00	0
0516-0024	2016-12-02 00:30:00	0
0516-0024	2016-12-02 00:45:00	7
0516-0024	2016-12-02 01:00:00	0
0516-0024	2016-12-02 01:15:00	0
0516-0024	2016-12-02 01:30:00	0
0516-0024	2016-12-02 01:45:00	0
0516-0024	2016-12-02 02:00:00	0
0516-0024	2016-12-02 02:15:00	0
0516-0024	2016-12-02 02:30:00	0
0516-0024	2016-12-02 02:45:00	8
0516-0024	2016-12-02 03:00:00	26
0516-0024	2016-12-02 03:15:00	0
0516-0024	2016-12-02 03:30:00	0
0516-0024	2016-12-02 03:45:00	0
0516-0024	2016-12-02 04:00:00	0
0516-0024	2016-12-02 04:15:00	0
0516-0024	2016-12-02 04:30:00	0
0516-0024	2016-12-02 04:45:00	0
0516-0024	2016-12-02 05:00:00	0
0516-0024	2016-12-02 05:15:00	0
0516-0024	2016-12-02 05:30:00	0
0516-0024	2016-12-02 05:45:00	0
0516-0024	2016-12-02 06:00:00	33
0516-0024	2016-12-02 06:15:00	0
0516-0024	2016-12-02 06:30:00	0
0516-0024	2016-12-02 06:45:00	0
0516-0024	2016-12-02 07:00:00	42
0516-0024	2016-12-02 07:15:00	212
0516-0024	2016-12-02 07:30:00	25
0516-0024	2016-12-02 07:45:00	86
0516-0024	2016-12-02 08:00:00	123
0516-0024	2016-12-02 08:15:00	0
0516-0024	2016-12-02 08:30:00	96
0516-0024	2016-12-02 08:45:00	22
0516-0024	2016-12-02 09:00:00	0
0516-0024	2016-12-02 09:15:00	149
0516-0024	2016-12-02 09:30:00	1304
0516-0024	2016-12-02 09:45:00	1963
0516-0024	2016-12-02 10:00:00	384
0516-0024	2016-12-02 10:15:00	43
0516-0024	2016-12-02 10:30:00	0
0516-0024	2016-12-02 10:45:00	24
0516-0024	2016-12-02 11:00:00	33
0516-0024	2016-12-02 11:15:00	0
0516-0024	2016-12-02 11:30:00	0
0516-0024	2016-12-02 11:45:00	0
0516-0024	2016-12-02 12:00:00	0
0516-0024	2016-12-02 12:15:00	9
0516-0024	2016-12-02 12:30:00	6
0516-0024	2016-12-02 12:45:00	95
0516-0024	2016-12-02 13:00:00	0
0516-0024	2016-12-02 13:15:00	201
0516-0024	2016-12-02 13:30:00	0
0516-0024	2016-12-02 13:45:00	6
0516-0024	2016-12-02 14:00:00	0
0516-0024	2016-12-02 14:15:00	0
0516-0024	2016-12-02 14:30:00	0
0516-0024	2016-12-02 14:45:00	55
0516-0024	2016-12-02 15:00:00	8
0516-0024	2016-12-02 15:15:00	276
0516-0024	2016-12-02 15:30:00	815
0516-0024	2016-12-02 15:45:00	129
0516-0024	2016-12-02 16:00:00	333
0516-0024	2016-12-02 16:15:00	883
0516-0024	2016-12-02 16:30:00	191
0516-0024	2016-12-02 16:45:00	0
0516-0024	2016-12-02 17:00:00	75
0516-0024	2016-12-02 17:15:00	44
0516-0024	2016-12-02 17:30:00	11
0516-0024	2016-12-02 17:45:00	13
0516-0024	2016-12-02 18:00:00	4
0516-0024	2016-12-02 18:15:00	0
0516-0024	2016-12-02 18:30:00	56
0516-0024	2016-12-02 18:45:00	93
0516-0024	2016-12-02 19:00:00	66
0516-0024	2016-12-02 19:15:00	29
0516-0024	2016-12-02 19:30:00	0
0516-0024	2016-12-02 19:45:00	5
0516-0024	2016-12-02 20:00:00	0
0516-0024	2016-12-02 20:15:00	72
0516-0024	2016-12-02 20:30:00	241
0516-0024	2016-12-02 20:45:00	0
0516-0024	2016-12-02 21:00:00	0
0516-0024	2016-12-02 21:15:00	0
0516-0024	2016-12-02 21:30:00	14
0516-0024	2016-12-02 21:45:00	23
0516-0024	2016-12-02 22:00:00	0
0516-0024	2016-12-02 22:15:00	0
0516-0024	2016-12-02 22:30:00	5
0516-0024	2016-12-02 22:45:00	0
0516-0024	2016-12-02 23:00:00	0
0516-0024	2016-12-02 23:15:00	7
0516-0024	2016-12-02 23:30:00	0
0516-0024	2016-12-02 23:45:00	0
0516-0024	2016-12-03 00:00:00	0
0516-0024	2016-12-03 00:15:00	0
0516-0024	2016-12-03 00:30:00	0
0516-0024	2016-12-03 00:45:00	0
0516-0024	2016-12-03 01:00:00	0
0516-0024	2016-12-03 01:15:00	0
0516-0024	2016-12-03 01:30:00	0
0516-0024	2016-12-03 01:45:00	0
0516-0024	2016-12-03 02:00:00	0
0516-0024	2016-12-03 02:15:00	0
0516-0024	2016-12-03 02:30:00	0
0516-0024	2016-12-03 02:45:00	0
0516-0024	2016-12-03 03:00:00	0
0516-0024	2016-12-03 03:15:00	0
0516-0024	2016-12-03 03:30:00	0
0516-0024	2016-12-03 03:45:00	0
0516-0024	2016-12-03 04:00:00	0
0516-0024	2016-12-03 04:15:00	0
0516-0024	2016-12-03 04:30:00	108
0516-0024	2016-12-03 04:45:00	0
0516-0024	2016-12-03 05:00:00	4
0516-0024	2016-12-03 05:15:00	0
0516-0024	2016-12-03 05:30:00	0
0516-0024	2016-12-03 05:45:00	0
0516-0024	2016-12-03 06:00:00	0
0516-0024	2016-12-03 06:15:00	0
0516-0024	2016-12-03 06:30:00	0
0516-0024	2016-12-03 06:45:00	0
0516-0024	2016-12-03 07:00:00	0
0516-0024	2016-12-03 07:15:00	0
0516-0024	2016-12-03 07:30:00	231
0516-0024	2016-12-03 07:45:00	33
0516-0024	2016-12-03 08:00:00	245
0516-0024	2016-12-03 08:15:00	1007
0516-0024	2016-12-03 08:30:00	1122
0516-0024	2016-12-03 08:45:00	362
0516-0024	2016-12-03 09:00:00	0
0516-0024	2016-12-03 09:15:00	0
0516-0024	2016-12-03 09:30:00	174
0516-0024	2016-12-03 09:45:00	23
0516-0024	2016-12-03 10:00:00	170
0516-0024	2016-12-03 10:15:00	94
0516-0024	2016-12-03 10:30:00	540
0516-0024	2016-12-03 10:45:00	1156
0516-0024	2016-12-03 11:00:00	291
0516-0024	2016-12-03 11:15:00	907
0516-0024	2016-12-03 11:30:00	37
0516-0024	2016-12-03 11:45:00	0
0516-0024	2016-12-03 12:00:00	0
0516-0024	2016-12-03 12:15:00	165
0516-0024	2016-12-03 12:30:00	102
0516-0024	2016-12-03 12:45:00	74
0516-0024	2016-12-03 13:00:00	176
0516-0024	2016-12-03 13:15:00	78
0516-0024	2016-12-03 13:30:00	33
0516-0024	2016-12-03 13:45:00	294
0516-0024	2016-12-03 14:00:00	23
0516-0024	2016-12-03 14:15:00	130
0516-0024	2016-12-03 14:30:00	66
0516-0024	2016-12-03 14:45:00	87
0516-0024	2016-12-03 15:00:00	172
0516-0024	2016-12-03 15:15:00	45
0516-0024	2016-12-03 15:30:00	180
0516-0024	2016-12-03 15:45:00	91
0516-0024	2016-12-03 16:00:00	14
0516-0024	2016-12-03 16:15:00	95
0516-0024	2016-12-03 16:30:00	310
0516-0024	2016-12-03 16:45:00	195
0516-0024	2016-12-03 17:00:00	557
0516-0024	2016-12-03 17:15:00	1057
0516-0024	2016-12-03 17:30:00	476
0516-0024	2016-12-03 17:45:00	12
0516-0024	2016-12-03 18:00:00	0
0516-0024	2016-12-03 18:15:00	0
0516-0024	2016-12-03 18:30:00	39
0516-0024	2016-12-03 18:45:00	36
0516-0024	2016-12-03 19:00:00	4
0516-0024	2016-12-03 19:15:00	34
0516-0024	2016-12-03 19:30:00	77
0516-0024	2016-12-03 19:45:00	286
0516-0024	2016-12-03 20:00:00	212
0516-0024	2016-12-03 20:15:00	21
0516-0024	2016-12-03 20:30:00	137
0516-0024	2016-12-03 20:45:00	188
0516-0024	2016-12-03 21:00:00	130
0516-0024	2016-12-03 21:15:00	38
0516-0024	2016-12-03 21:30:00	0
0516-0024	2016-12-03 21:45:00	0
0516-0024	2016-12-03 22:00:00	0
0516-0024	2016-12-03 22:15:00	0
0516-0024	2016-12-03 22:30:00	12
0516-0024	2016-12-03 22:45:00	19
0516-0024	2016-12-03 23:00:00	19
0516-0024	2016-12-03 23:15:00	0
0516-0024	2016-12-03 23:30:00	0
0516-0024	2016-12-03 23:45:00	0
0516-0024	2016-12-04 00:00:00	8
0516-0024	2016-12-04 00:15:00	0
0516-0024	2016-12-04 00:30:00	0
0516-0024	2016-12-04 00:45:00	0
0516-0024	2016-12-04 01:00:00	0
0516-0024	2016-12-04 01:15:00	0
0516-0024	2016-12-04 01:30:00	6
0516-0024	2016-12-04 01:45:00	9
0516-0024	2016-12-04 02:00:00	0
0516-0024	2016-12-04 02:15:00	0
0516-0024	2016-12-04 02:30:00	0
0516-0024	2016-12-04 02:45:00	11
0516-0024	2016-12-04 03:00:00	0
0516-0024	2016-12-04 03:15:00	9
0516-0024	2016-12-04 03:30:00	0
0516-0024	2016-12-04 03:45:00	0
0516-0024	2016-12-04 04:00:00	0
0516-0024	2016-12-04 04:15:00	0
0516-0024	2016-12-04 04:30:00	0
0516-0024	2016-12-04 04:45:00	0
0516-0024	2016-12-04 05:00:00	0
0516-0024	2016-12-04 05:15:00	0
0516-0024	2016-12-04 05:30:00	0
0516-0024	2016-12-04 05:45:00	21
0516-0024	2016-12-04 06:00:00	0
0516-0024	2016-12-04 06:15:00	38
0516-0024	2016-12-04 06:30:00	0
0516-0024	2016-12-04 06:45:00	0
0516-0024	2016-12-04 07:00:00	0
0516-0024	2016-12-04 07:15:00	0
0516-0024	2016-12-04 07:30:00	7
0516-0024	2016-12-04 07:45:00	0
0516-0024	2016-12-04 08:00:00	0
0516-0024	2016-12-04 08:15:00	0
0516-0024	2016-12-04 08:30:00	18
0516-0024	2016-12-04 08:45:00	45
0516-0024	2016-12-04 09:00:00	34
0516-0024	2016-12-04 09:15:00	65
0516-0024	2016-12-04 09:30:00	139
0516-0024	2016-12-04 09:45:00	0
0516-0024	2016-12-04 10:00:00	112
0516-0024	2016-12-04 10:15:00	4
0516-0024	2016-12-04 10:30:00	17
0516-0024	2016-12-04 10:45:00	142
0516-0024	2016-12-04 11:00:00	67
0516-0024	2016-12-04 11:15:00	51
0516-0024	2016-12-04 11:30:00	25
0516-0024	2016-12-04 11:45:00	0
0516-0024	2016-12-04 12:00:00	9
0516-0024	2016-12-04 12:15:00	20
0516-0024	2016-12-04 12:30:00	31
0516-0024	2016-12-04 12:45:00	51
0516-0024	2016-12-04 13:00:00	117
0516-0024	2016-12-04 13:15:00	107
0516-0024	2016-12-04 13:30:00	0
0516-0024	2016-12-04 13:45:00	0
0516-0024	2016-12-04 14:00:00	6
0516-0024	2016-12-04 14:15:00	0
0516-0024	2016-12-04 14:30:00	0
0516-0024	2016-12-04 14:45:00	0
0516-0024	2016-12-04 15:00:00	62
0516-0024	2016-12-04 15:15:00	95
0516-0024	2016-12-04 15:30:00	0
0516-0024	2016-12-04 15:45:00	0
0516-0024	2016-12-04 16:00:00	0
0516-0024	2016-12-04 16:15:00	154
0516-0024	2016-12-04 16:30:00	91
0516-0024	2016-12-04 16:45:00	8
0516-0024	2016-12-04 17:00:00	12
0516-0024	2016-12-04 17:15:00	11
0516-0024	2016-12-04 17:30:00	0
0516-0024	2016-12-04 17:45:00	9
0516-0024	2016-12-04 18:00:00	96
0516-0024	2016-12-04 18:15:00	70
0516-0024	2016-12-04 18:30:00	0
0516-0024	2016-12-04 18:45:00	0
0516-0024	2016-12-04 19:00:00	105
0516-0024	2016-12-04 19:15:00	105
0516-0024	2016-12-04 19:30:00	0
0516-0024	2016-12-04 19:45:00	21
0516-0024	2016-12-04 20:00:00	146
0516-0024	2016-12-04 20:15:00	22
0516-0024	2016-12-04 20:30:00	87
0516-0024	2016-12-04 20:45:00	67
0516-0024	2016-12-04 21:00:00	65
0516-0024	2016-12-04 21:15:00	82
0516-0024	2016-12-04 21:30:00	0
0516-0024	2016-12-04 21:45:00	0
0516-0024	2016-12-04 22:00:00	53
0516-0024	2016-12-04 22:15:00	128
0516-0024	2016-12-04 22:30:00	0
0516-0024	2016-12-04 22:45:00	0
0516-0024	2016-12-04 23:00:00	17
0516-0024	2016-12-04 23:15:00	12
0516-0024	2016-12-04 23:30:00	121
0516-0024	2016-12-04 23:45:00	0
0516-0024	2016-12-05 00:00:00	0
0516-0024	2016-12-05 00:15:00	0
0516-0024	2016-12-05 00:30:00	0
0516-0024	2016-12-05 00:45:00	0
0516-0024	2016-12-05 01:00:00	0
0516-0024	2016-12-05 01:15:00	0
0516-0024	2016-12-05 01:30:00	0
0516-0024	2016-12-05 01:45:00	0
0516-0024	2016-12-05 02:00:00	0
0516-0024	2016-12-05 02:15:00	8
0516-0024	2016-12-05 02:30:00	0
0516-0024	2016-12-05 02:45:00	0
0516-0024	2016-12-05 03:00:00	0
0516-0024	2016-12-05 03:15:00	0
0516-0024	2016-12-05 03:30:00	0
0516-0024	2016-12-05 03:45:00	0
0516-0024	2016-12-05 04:00:00	0
0516-0024	2016-12-05 04:15:00	0
0516-0024	2016-12-05 04:30:00	0
0516-0024	2016-12-05 04:45:00	0
0516-0024	2016-12-05 05:00:00	0
0516-0024	2016-12-05 05:15:00	10
0516-0024	2016-12-05 05:30:00	0
0516-0024	2016-12-05 05:45:00	0
0516-0024	2016-12-05 06:00:00	0
0516-0024	2016-12-05 06:15:00	0
0516-0024	2016-12-05 06:30:00	0
0516-0024	2016-12-05 06:45:00	0
0516-0024	2016-12-05 07:00:00	0
0516-0024	2016-12-05 07:15:00	0
0516-0024	2016-12-05 07:30:00	0
0516-0024	2016-12-05 07:45:00	0
0516-0024	2016-12-05 08:00:00	159
0516-0024	2016-12-05 08:15:00	30
0516-0024	2016-12-05 08:30:00	7
0516-0024	2016-12-05 08:45:00	157
0516-0024	2016-12-05 09:00:00	50
0516-0024	2016-12-05 09:15:00	218
0516-0024	2016-12-05 09:30:00	675
0516-0024	2016-12-05 09:45:00	44
0516-0024	2016-12-05 10:00:00	15
0516-0024	2016-12-05 10:15:00	1165
0516-0024	2016-12-05 10:30:00	75
0516-0024	2016-12-05 10:45:00	0
0516-0024	2016-12-05 11:00:00	67
0516-0024	2016-12-05 11:15:00	0
0516-0024	2016-12-05 11:30:00	0
0516-0024	2016-12-05 11:45:00	0
0516-0024	2016-12-05 12:00:00	0
0516-0024	2016-12-05 12:15:00	0
0516-0024	2016-12-05 12:30:00	0
0516-0024	2016-12-05 12:45:00	0
0516-0024	2016-12-05 13:00:00	0
0516-0024	2016-12-05 13:15:00	0
0516-0024	2016-12-05 13:30:00	0
0516-0024	2016-12-05 13:45:00	0
0516-0024	2016-12-05 14:00:00	0
0516-0024	2016-12-05 14:15:00	0
0516-0024	2016-12-05 14:30:00	0
0516-0024	2016-12-05 14:45:00	0
0516-0024	2016-12-05 15:00:00	0
0516-0024	2016-12-05 15:15:00	0
0516-0024	2016-12-05 15:30:00	0
0516-0024	2016-12-05 15:45:00	0
0516-0024	2016-12-05 16:00:00	0
0516-0024	2016-12-05 16:15:00	0
0516-0024	2016-12-05 16:30:00	0
0516-0024	2016-12-05 16:45:00	0
0516-0024	2016-12-05 17:00:00	0
0516-0024	2016-12-05 17:15:00	0
0516-0024	2016-12-05 17:30:00	0
0516-0024	2016-12-05 17:45:00	0
0516-0024	2016-12-05 18:00:00	0
0516-0024	2016-12-05 18:15:00	0
0516-0024	2016-12-05 18:30:00	0
0516-0024	2016-12-05 18:45:00	0
0516-0024	2016-12-05 19:00:00	0
0516-0024	2016-12-05 19:15:00	0
0516-0024	2016-12-05 19:30:00	0
0516-0024	2016-12-05 19:45:00	0
0516-0024	2016-12-05 20:00:00	0
0516-0024	2016-12-05 20:15:00	0
0516-0024	2016-12-05 20:30:00	0
0516-0024	2016-12-05 20:45:00	0
0516-0024	2016-12-05 21:00:00	0
0516-0024	2016-12-05 21:15:00	0
0516-0024	2016-12-05 21:30:00	0
0516-0024	2016-12-05 21:45:00	0
0516-0024	2016-12-05 22:00:00	0
0516-0024	2016-12-05 22:15:00	0
0516-0024	2016-12-05 22:30:00	0
0516-0024	2016-12-05 22:45:00	0
0516-0024	2016-12-05 23:00:00	0
0516-0024	2016-12-05 23:15:00	0
0516-0024	2016-12-05 23:30:00	0
0516-0024	2016-12-05 23:45:00	0
