## Supplementary Data 2 for "Digital phenotyping by consumer wearables identifies sleep-associated markers of cardiovascular disease risk and biological aging": ActivityTable_0516-0026-NHC.tsv

0516-0026	2016-06-06 00:00:00	0
0516-0026	2016-06-06 00:15:00	0
0516-0026	2016-06-06 00:30:00	0
0516-0026	2016-06-06 00:45:00	0
0516-0026	2016-06-06 01:00:00	0
0516-0026	2016-06-06 01:15:00	0
0516-0026	2016-06-06 01:30:00	0
0516-0026	2016-06-06 01:45:00	0
0516-0026	2016-06-06 02:00:00	0
0516-0026	2016-06-06 02:15:00	0
0516-0026	2016-06-06 02:30:00	0
0516-0026	2016-06-06 02:45:00	0
0516-0026	2016-06-06 03:00:00	0
0516-0026	2016-06-06 03:15:00	0
0516-0026	2016-06-06 03:30:00	0
0516-0026	2016-06-06 03:45:00	0
0516-0026	2016-06-06 04:00:00	0
0516-0026	2016-06-06 04:15:00	0
0516-0026	2016-06-06 04:30:00	0
0516-0026	2016-06-06 04:45:00	0
0516-0026	2016-06-06 05:00:00	0
0516-0026	2016-06-06 05:15:00	0
0516-0026	2016-06-06 05:30:00	0
0516-0026	2016-06-06 05:45:00	0
0516-0026	2016-06-06 06:00:00	0
0516-0026	2016-06-06 06:15:00	0
0516-0026	2016-06-06 06:30:00	0
0516-0026	2016-06-06 06:45:00	0
0516-0026	2016-06-06 07:00:00	0
0516-0026	2016-06-06 07:15:00	0
0516-0026	2016-06-06 07:30:00	0
0516-0026	2016-06-06 07:45:00	0
0516-0026	2016-06-06 08:00:00	0
0516-0026	2016-06-06 08:15:00	0
0516-0026	2016-06-06 08:30:00	0
0516-0026	2016-06-06 08:45:00	0
0516-0026	2016-06-06 09:00:00	0
0516-0026	2016-06-06 09:15:00	0
0516-0026	2016-06-06 09:30:00	0
0516-0026	2016-06-06 09:45:00	0
0516-0026	2016-06-06 10:00:00	0
0516-0026	2016-06-06 10:15:00	0
0516-0026	2016-06-06 10:30:00	0
0516-0026	2016-06-06 10:45:00	0
0516-0026	2016-06-06 11:00:00	0
0516-0026	2016-06-06 11:15:00	0
0516-0026	2016-06-06 11:30:00	0
0516-0026	2016-06-06 11:45:00	0
0516-0026	2016-06-06 12:00:00	0
0516-0026	2016-06-06 12:15:00	0
0516-0026	2016-06-06 12:30:00	0
0516-0026	2016-06-06 12:45:00	0
0516-0026	2016-06-06 13:00:00	0
0516-0026	2016-06-06 13:15:00	0
0516-0026	2016-06-06 13:30:00	0
0516-0026	2016-06-06 13:45:00	0
0516-0026	2016-06-06 14:00:00	0
0516-0026	2016-06-06 14:15:00	0
0516-0026	2016-06-06 14:30:00	0
0516-0026	2016-06-06 14:45:00	0
0516-0026	2016-06-06 15:00:00	0
0516-0026	2016-06-06 15:15:00	0
0516-0026	2016-06-06 15:30:00	0
0516-0026	2016-06-06 15:45:00	0
0516-0026	2016-06-06 16:00:00	0
0516-0026	2016-06-06 16:15:00	0
0516-0026	2016-06-06 16:30:00	0
0516-0026	2016-06-06 16:45:00	0
0516-0026	2016-06-06 17:00:00	0
0516-0026	2016-06-06 17:15:00	0
0516-0026	2016-06-06 17:30:00	0
0516-0026	2016-06-06 17:45:00	0
0516-0026	2016-06-06 18:00:00	0
0516-0026	2016-06-06 18:15:00	0
0516-0026	2016-06-06 18:30:00	0
0516-0026	2016-06-06 18:45:00	0
0516-0026	2016-06-06 19:00:00	0
0516-0026	2016-06-06 19:15:00	0
0516-0026	2016-06-06 19:30:00	0
0516-0026	2016-06-06 19:45:00	0
0516-0026	2016-06-06 20:00:00	0
0516-0026	2016-06-06 20:15:00	0
0516-0026	2016-06-06 20:30:00	0
0516-0026	2016-06-06 20:45:00	0
0516-0026	2016-06-06 21:00:00	0
0516-0026	2016-06-06 21:15:00	0
0516-0026	2016-06-06 21:30:00	0
0516-0026	2016-06-06 21:45:00	0
0516-0026	2016-06-06 22:00:00	0
0516-0026	2016-06-06 22:15:00	0
0516-0026	2016-06-06 22:30:00	0
0516-0026	2016-06-06 22:45:00	0
0516-0026	2016-06-06 23:00:00	0
0516-0026	2016-06-06 23:15:00	0
0516-0026	2016-06-06 23:30:00	0
0516-0026	2016-06-06 23:45:00	0
0516-0026	2016-06-07 00:00:00	0
0516-0026	2016-06-07 00:15:00	0
0516-0026	2016-06-07 00:30:00	0
0516-0026	2016-06-07 00:45:00	0
0516-0026	2016-06-07 01:00:00	0
0516-0026	2016-06-07 01:15:00	0
0516-0026	2016-06-07 01:30:00	0
0516-0026	2016-06-07 01:45:00	0
0516-0026	2016-06-07 02:00:00	0
0516-0026	2016-06-07 02:15:00	0
0516-0026	2016-06-07 02:30:00	0
0516-0026	2016-06-07 02:45:00	0
0516-0026	2016-06-07 03:00:00	0
0516-0026	2016-06-07 03:15:00	0
0516-0026	2016-06-07 03:30:00	0
0516-0026	2016-06-07 03:45:00	0
0516-0026	2016-06-07 04:00:00	0
0516-0026	2016-06-07 04:15:00	0
0516-0026	2016-06-07 04:30:00	0
0516-0026	2016-06-07 04:45:00	0
0516-0026	2016-06-07 05:00:00	0
0516-0026	2016-06-07 05:15:00	0
0516-0026	2016-06-07 05:30:00	0
0516-0026	2016-06-07 05:45:00	0
0516-0026	2016-06-07 06:00:00	0
0516-0026	2016-06-07 06:15:00	0
0516-0026	2016-06-07 06:30:00	9
0516-0026	2016-06-07 06:45:00	0
0516-0026	2016-06-07 07:00:00	12
0516-0026	2016-06-07 07:15:00	0
0516-0026	2016-06-07 07:30:00	30
0516-0026	2016-06-07 07:45:00	257
0516-0026	2016-06-07 08:00:00	397
0516-0026	2016-06-07 08:15:00	0
0516-0026	2016-06-07 08:30:00	46
0516-0026	2016-06-07 08:45:00	280
0516-0026	2016-06-07 09:00:00	1052
0516-0026	2016-06-07 09:15:00	372
0516-0026	2016-06-07 09:30:00	70
0516-0026	2016-06-07 09:45:00	85
0516-0026	2016-06-07 10:00:00	33
0516-0026	2016-06-07 10:15:00	302
0516-0026	2016-06-07 10:30:00	104
0516-0026	2016-06-07 10:45:00	68
0516-0026	2016-06-07 11:00:00	44
0516-0026	2016-06-07 11:15:00	60
0516-0026	2016-06-07 11:30:00	22
0516-0026	2016-06-07 11:45:00	120
0516-0026	2016-06-07 12:00:00	196
0516-0026	2016-06-07 12:15:00	166
0516-0026	2016-06-07 12:30:00	102
0516-0026	2016-06-07 12:45:00	17
0516-0026	2016-06-07 13:00:00	0
0516-0026	2016-06-07 13:15:00	16
0516-0026	2016-06-07 13:30:00	127
0516-0026	2016-06-07 13:45:00	73
0516-0026	2016-06-07 14:00:00	63
0516-0026	2016-06-07 14:15:00	131
0516-0026	2016-06-07 14:30:00	311
0516-0026	2016-06-07 14:45:00	220
0516-0026	2016-06-07 15:00:00	284
0516-0026	2016-06-07 15:15:00	82
0516-0026	2016-06-07 15:30:00	0
0516-0026	2016-06-07 15:45:00	25
0516-0026	2016-06-07 16:00:00	57
0516-0026	2016-06-07 16:15:00	0
0516-0026	2016-06-07 16:30:00	0
0516-0026	2016-06-07 16:45:00	121
0516-0026	2016-06-07 17:00:00	152
0516-0026	2016-06-07 17:15:00	997
0516-0026	2016-06-07 17:30:00	456
0516-0026	2016-06-07 17:45:00	23
0516-0026	2016-06-07 18:00:00	0
0516-0026	2016-06-07 18:15:00	169
0516-0026	2016-06-07 18:30:00	669
0516-0026	2016-06-07 18:45:00	77
0516-0026	2016-06-07 19:00:00	0
0516-0026	2016-06-07 19:15:00	61
0516-0026	2016-06-07 19:30:00	30
0516-0026	2016-06-07 19:45:00	131
0516-0026	2016-06-07 20:00:00	79
0516-0026	2016-06-07 20:15:00	192
0516-0026	2016-06-07 20:30:00	130
0516-0026	2016-06-07 20:45:00	238
0516-0026	2016-06-07 21:00:00	93
0516-0026	2016-06-07 21:15:00	5
0516-0026	2016-06-07 21:30:00	181
0516-0026	2016-06-07 21:45:00	291
0516-0026	2016-06-07 22:00:00	13
0516-0026	2016-06-07 22:15:00	16
0516-0026	2016-06-07 22:30:00	29
0516-0026	2016-06-07 22:45:00	9
0516-0026	2016-06-07 23:00:00	331
0516-0026	2016-06-07 23:15:00	34
0516-0026	2016-06-07 23:30:00	0
0516-0026	2016-06-07 23:45:00	179
0516-0026	2016-06-08 00:00:00	0
0516-0026	2016-06-08 00:15:00	0
0516-0026	2016-06-08 00:30:00	0
0516-0026	2016-06-08 00:45:00	0
0516-0026	2016-06-08 01:00:00	0
0516-0026	2016-06-08 01:15:00	0
0516-0026	2016-06-08 01:30:00	0
0516-0026	2016-06-08 01:45:00	0
0516-0026	2016-06-08 02:00:00	0
0516-0026	2016-06-08 02:15:00	0
0516-0026	2016-06-08 02:30:00	0
0516-0026	2016-06-08 02:45:00	0
0516-0026	2016-06-08 03:00:00	0
0516-0026	2016-06-08 03:15:00	0
0516-0026	2016-06-08 03:30:00	0
0516-0026	2016-06-08 03:45:00	0
0516-0026	2016-06-08 04:00:00	0
0516-0026	2016-06-08 04:15:00	0
0516-0026	2016-06-08 04:30:00	0
0516-0026	2016-06-08 04:45:00	0
0516-0026	2016-06-08 05:00:00	0
0516-0026	2016-06-08 05:15:00	0
0516-0026	2016-06-08 05:30:00	0
0516-0026	2016-06-08 05:45:00	0
0516-0026	2016-06-08 06:00:00	0
0516-0026	2016-06-08 06:15:00	0
0516-0026	2016-06-08 06:30:00	0
0516-0026	2016-06-08 06:45:00	0
0516-0026	2016-06-08 07:00:00	0
0516-0026	2016-06-08 07:15:00	0
0516-0026	2016-06-08 07:30:00	0
0516-0026	2016-06-08 07:45:00	0
0516-0026	2016-06-08 08:00:00	0
0516-0026	2016-06-08 08:15:00	74
0516-0026	2016-06-08 08:30:00	60
0516-0026	2016-06-08 08:45:00	297
0516-0026	2016-06-08 09:00:00	804
0516-0026	2016-06-08 09:15:00	299
0516-0026	2016-06-08 09:30:00	325
0516-0026	2016-06-08 09:45:00	374
0516-0026	2016-06-08 10:00:00	95
0516-0026	2016-06-08 10:15:00	26
0516-0026	2016-06-08 10:30:00	49
0516-0026	2016-06-08 10:45:00	35
0516-0026	2016-06-08 11:00:00	12
0516-0026	2016-06-08 11:15:00	0
0516-0026	2016-06-08 11:30:00	48
0516-0026	2016-06-08 11:45:00	17
0516-0026	2016-06-08 12:00:00	7
0516-0026	2016-06-08 12:15:00	55
0516-0026	2016-06-08 12:30:00	449
0516-0026	2016-06-08 12:45:00	80
0516-0026	2016-06-08 13:00:00	18
0516-0026	2016-06-08 13:15:00	213
0516-0026	2016-06-08 13:30:00	1201
0516-0026	2016-06-08 13:45:00	129
0516-0026	2016-06-08 14:00:00	54
0516-0026	2016-06-08 14:15:00	53
0516-0026	2016-06-08 14:30:00	88
0516-0026	2016-06-08 14:45:00	52
0516-0026	2016-06-08 15:00:00	220
0516-0026	2016-06-08 15:15:00	284
0516-0026	2016-06-08 15:30:00	39
0516-0026	2016-06-08 15:45:00	28
0516-0026	2016-06-08 16:00:00	147
0516-0026	2016-06-08 16:15:00	89
0516-0026	2016-06-08 16:30:00	276
0516-0026	2016-06-08 16:45:00	23
0516-0026	2016-06-08 17:00:00	172
0516-0026	2016-06-08 17:15:00	46
0516-0026	2016-06-08 17:30:00	177
0516-0026	2016-06-08 17:45:00	587
0516-0026	2016-06-08 18:00:00	8
0516-0026	2016-06-08 18:15:00	201
0516-0026	2016-06-08 18:30:00	699
0516-0026	2016-06-08 18:45:00	82
0516-0026	2016-06-08 19:00:00	178
0516-0026	2016-06-08 19:15:00	42
0516-0026	2016-06-08 19:30:00	10
0516-0026	2016-06-08 19:45:00	0
0516-0026	2016-06-08 20:00:00	4
0516-0026	2016-06-08 20:15:00	20
0516-0026	2016-06-08 20:30:00	0
0516-0026	2016-06-08 20:45:00	327
0516-0026	2016-06-08 21:00:00	0
0516-0026	2016-06-08 21:15:00	5
0516-0026	2016-06-08 21:30:00	0
0516-0026	2016-06-08 21:45:00	20
0516-0026	2016-06-08 22:00:00	22
0516-0026	2016-06-08 22:15:00	268
0516-0026	2016-06-08 22:30:00	0
0516-0026	2016-06-08 22:45:00	206
0516-0026	2016-06-08 23:00:00	59
0516-0026	2016-06-08 23:15:00	0
0516-0026	2016-06-08 23:30:00	39
0516-0026	2016-06-08 23:45:00	62
0516-0026	2016-06-09 00:00:00	27
0516-0026	2016-06-09 00:15:00	0
0516-0026	2016-06-09 00:30:00	0
0516-0026	2016-06-09 00:45:00	0
0516-0026	2016-06-09 01:00:00	0
0516-0026	2016-06-09 01:15:00	0
0516-0026	2016-06-09 01:30:00	0
0516-0026	2016-06-09 01:45:00	0
0516-0026	2016-06-09 02:00:00	0
0516-0026	2016-06-09 02:15:00	0
0516-0026	2016-06-09 02:30:00	0
0516-0026	2016-06-09 02:45:00	0
0516-0026	2016-06-09 03:00:00	0
0516-0026	2016-06-09 03:15:00	0
0516-0026	2016-06-09 03:30:00	0
0516-0026	2016-06-09 03:45:00	0
0516-0026	2016-06-09 04:00:00	0
0516-0026	2016-06-09 04:15:00	0
0516-0026	2016-06-09 04:30:00	0
0516-0026	2016-06-09 04:45:00	0
0516-0026	2016-06-09 05:00:00	0
0516-0026	2016-06-09 05:15:00	0
0516-0026	2016-06-09 05:30:00	0
0516-0026	2016-06-09 05:45:00	0
0516-0026	2016-06-09 06:00:00	0
0516-0026	2016-06-09 06:15:00	0
0516-0026	2016-06-09 06:30:00	0
0516-0026	2016-06-09 06:45:00	0
0516-0026	2016-06-09 07:00:00	0
0516-0026	2016-06-09 07:15:00	0
0516-0026	2016-06-09 07:30:00	0
0516-0026	2016-06-09 07:45:00	0
0516-0026	2016-06-09 08:00:00	0
0516-0026	2016-06-09 08:15:00	103
0516-0026	2016-06-09 08:30:00	91
0516-0026	2016-06-09 08:45:00	0
0516-0026	2016-06-09 09:00:00	35
0516-0026	2016-06-09 09:15:00	75
0516-0026	2016-06-09 09:30:00	640
0516-0026	2016-06-09 09:45:00	0
0516-0026	2016-06-09 10:00:00	258
0516-0026	2016-06-09 10:15:00	173
0516-0026	2016-06-09 10:30:00	0
0516-0026	2016-06-09 10:45:00	0
0516-0026	2016-06-09 11:00:00	7
0516-0026	2016-06-09 11:15:00	0
0516-0026	2016-06-09 11:30:00	13
0516-0026	2016-06-09 11:45:00	18
0516-0026	2016-06-09 12:00:00	31
0516-0026	2016-06-09 12:15:00	84
0516-0026	2016-06-09 12:30:00	63
0516-0026	2016-06-09 12:45:00	0
0516-0026	2016-06-09 13:00:00	16
0516-0026	2016-06-09 13:15:00	11
0516-0026	2016-06-09 13:30:00	7
0516-0026	2016-06-09 13:45:00	0
0516-0026	2016-06-09 14:00:00	54
0516-0026	2016-06-09 14:15:00	494
0516-0026	2016-06-09 14:30:00	0
0516-0026	2016-06-09 14:45:00	496
0516-0026	2016-06-09 15:00:00	9
0516-0026	2016-06-09 15:15:00	0
0516-0026	2016-06-09 15:30:00	0
0516-0026	2016-06-09 15:45:00	168
0516-0026	2016-06-09 16:00:00	0
0516-0026	2016-06-09 16:15:00	0
0516-0026	2016-06-09 16:30:00	9
0516-0026	2016-06-09 16:45:00	0
0516-0026	2016-06-09 17:00:00	0
0516-0026	2016-06-09 17:15:00	0
0516-0026	2016-06-09 17:30:00	13
0516-0026	2016-06-09 17:45:00	22
0516-0026	2016-06-09 18:00:00	0
0516-0026	2016-06-09 18:15:00	0
0516-0026	2016-06-09 18:30:00	0
0516-0026	2016-06-09 18:45:00	745
0516-0026	2016-06-09 19:00:00	13
0516-0026	2016-06-09 19:15:00	574
0516-0026	2016-06-09 19:30:00	280
0516-0026	2016-06-09 19:45:00	88
0516-0026	2016-06-09 20:00:00	33
0516-0026	2016-06-09 20:15:00	54
0516-0026	2016-06-09 20:30:00	0
0516-0026	2016-06-09 20:45:00	0
0516-0026	2016-06-09 21:00:00	107
0516-0026	2016-06-09 21:15:00	0
0516-0026	2016-06-09 21:30:00	5
0516-0026	2016-06-09 21:45:00	19
0516-0026	2016-06-09 22:00:00	299
0516-0026	2016-06-09 22:15:00	151
0516-0026	2016-06-09 22:30:00	46
0516-0026	2016-06-09 22:45:00	603
0516-0026	2016-06-09 23:00:00	167
0516-0026	2016-06-09 23:15:00	906
0516-0026	2016-06-09 23:30:00	89
0516-0026	2016-06-09 23:45:00	26
0516-0026	2016-06-10 00:00:00	0
0516-0026	2016-06-10 00:15:00	0
0516-0026	2016-06-10 00:30:00	8
0516-0026	2016-06-10 00:45:00	0
0516-0026	2016-06-10 01:00:00	0
0516-0026	2016-06-10 01:15:00	0
0516-0026	2016-06-10 01:30:00	0
0516-0026	2016-06-10 01:45:00	0
0516-0026	2016-06-10 02:00:00	0
0516-0026	2016-06-10 02:15:00	0
0516-0026	2016-06-10 02:30:00	0
0516-0026	2016-06-10 02:45:00	0
0516-0026	2016-06-10 03:00:00	0
0516-0026	2016-06-10 03:15:00	0
0516-0026	2016-06-10 03:30:00	0
0516-0026	2016-06-10 03:45:00	0
0516-0026	2016-06-10 04:00:00	0
0516-0026	2016-06-10 04:15:00	0
0516-0026	2016-06-10 04:30:00	0
0516-0026	2016-06-10 04:45:00	0
0516-0026	2016-06-10 05:00:00	0
0516-0026	2016-06-10 05:15:00	0
0516-0026	2016-06-10 05:30:00	0
0516-0026	2016-06-10 05:45:00	0
0516-0026	2016-06-10 06:00:00	0
0516-0026	2016-06-10 06:15:00	0
0516-0026	2016-06-10 06:30:00	0
0516-0026	2016-06-10 06:45:00	0
0516-0026	2016-06-10 07:00:00	0
0516-0026	2016-06-10 07:15:00	0
0516-0026	2016-06-10 07:30:00	0
0516-0026	2016-06-10 07:45:00	0
0516-0026	2016-06-10 08:00:00	0
0516-0026	2016-06-10 08:15:00	0
0516-0026	2016-06-10 08:30:00	11
0516-0026	2016-06-10 08:45:00	20
0516-0026	2016-06-10 09:00:00	39
0516-0026	2016-06-10 09:15:00	47
0516-0026	2016-06-10 09:30:00	307
0516-0026	2016-06-10 09:45:00	809
0516-0026	2016-06-10 10:00:00	119
0516-0026	2016-06-10 10:15:00	0
0516-0026	2016-06-10 10:30:00	60
0516-0026	2016-06-10 10:45:00	43
0516-0026	2016-06-10 11:00:00	0
0516-0026	2016-06-10 11:15:00	0
0516-0026	2016-06-10 11:30:00	0
0516-0026	2016-06-10 11:45:00	0
0516-0026	2016-06-10 12:00:00	0
0516-0026	2016-06-10 12:15:00	0
0516-0026	2016-06-10 12:30:00	0
0516-0026	2016-06-10 12:45:00	0
0516-0026	2016-06-10 13:00:00	0
0516-0026	2016-06-10 13:15:00	143
0516-0026	2016-06-10 13:30:00	139
0516-0026	2016-06-10 13:45:00	239
0516-0026	2016-06-10 14:00:00	351
0516-0026	2016-06-10 14:15:00	842
0516-0026	2016-06-10 14:30:00	9
0516-0026	2016-06-10 14:45:00	23
0516-0026	2016-06-10 15:00:00	11
0516-0026	2016-06-10 15:15:00	582
0516-0026	2016-06-10 15:30:00	34
0516-0026	2016-06-10 15:45:00	287
0516-0026	2016-06-10 16:00:00	0
0516-0026	2016-06-10 16:15:00	40
0516-0026	2016-06-10 16:30:00	1031
0516-0026	2016-06-10 16:45:00	315
0516-0026	2016-06-10 17:00:00	415
0516-0026	2016-06-10 17:15:00	383
0516-0026	2016-06-10 17:30:00	223
0516-0026	2016-06-10 17:45:00	249
0516-0026	2016-06-10 18:00:00	283
0516-0026	2016-06-10 18:15:00	559
0516-0026	2016-06-10 18:30:00	715
0516-0026	2016-06-10 18:45:00	52
0516-0026	2016-06-10 19:00:00	30
0516-0026	2016-06-10 19:15:00	18
0516-0026	2016-06-10 19:30:00	277
0516-0026	2016-06-10 19:45:00	441
0516-0026	2016-06-10 20:00:00	81
0516-0026	2016-06-10 20:15:00	0
0516-0026	2016-06-10 20:30:00	0
0516-0026	2016-06-10 20:45:00	77
0516-0026	2016-06-10 21:00:00	8
0516-0026	2016-06-10 21:15:00	0
0516-0026	2016-06-10 21:30:00	641
0516-0026	2016-06-10 21:45:00	471
0516-0026	2016-06-10 22:00:00	91
0516-0026	2016-06-10 22:15:00	19
0516-0026	2016-06-10 22:30:00	0
0516-0026	2016-06-10 22:45:00	0
0516-0026	2016-06-10 23:00:00	0
0516-0026	2016-06-10 23:15:00	0
0516-0026	2016-06-10 23:30:00	0
0516-0026	2016-06-10 23:45:00	0
0516-0026	2016-06-11 00:00:00	0
0516-0026	2016-06-11 00:15:00	0
0516-0026	2016-06-11 00:30:00	0
0516-0026	2016-06-11 00:45:00	0
0516-0026	2016-06-11 01:00:00	0
0516-0026	2016-06-11 01:15:00	0
0516-0026	2016-06-11 01:30:00	0
0516-0026	2016-06-11 01:45:00	0
0516-0026	2016-06-11 02:00:00	0
0516-0026	2016-06-11 02:15:00	0
0516-0026	2016-06-11 02:30:00	0
0516-0026	2016-06-11 02:45:00	0
0516-0026	2016-06-11 03:00:00	0
0516-0026	2016-06-11 03:15:00	0
0516-0026	2016-06-11 03:30:00	0
0516-0026	2016-06-11 03:45:00	0
0516-0026	2016-06-11 04:00:00	11
0516-0026	2016-06-11 04:15:00	0
0516-0026	2016-06-11 04:30:00	8
0516-0026	2016-06-11 04:45:00	0
0516-0026	2016-06-11 05:00:00	0
0516-0026	2016-06-11 05:15:00	0
0516-0026	2016-06-11 05:30:00	0
0516-0026	2016-06-11 05:45:00	0
0516-0026	2016-06-11 06:00:00	0
0516-0026	2016-06-11 06:15:00	0
0516-0026	2016-06-11 06:30:00	0
0516-0026	2016-06-11 06:45:00	0
0516-0026	2016-06-11 07:00:00	0
0516-0026	2016-06-11 07:15:00	0
0516-0026	2016-06-11 07:30:00	12
0516-0026	2016-06-11 07:45:00	0
0516-0026	2016-06-11 08:00:00	0
0516-0026	2016-06-11 08:15:00	0
0516-0026	2016-06-11 08:30:00	18
0516-0026	2016-06-11 08:45:00	88
0516-0026	2016-06-11 09:00:00	4
0516-0026	2016-06-11 09:15:00	0
0516-0026	2016-06-11 09:30:00	23
0516-0026	2016-06-11 09:45:00	38
0516-0026	2016-06-11 10:00:00	17
0516-0026	2016-06-11 10:15:00	15
0516-0026	2016-06-11 10:30:00	134
0516-0026	2016-06-11 10:45:00	164
0516-0026	2016-06-11 11:00:00	197
0516-0026	2016-06-11 11:15:00	111
0516-0026	2016-06-11 11:30:00	19
0516-0026	2016-06-11 11:45:00	0
0516-0026	2016-06-11 12:00:00	0
0516-0026	2016-06-11 12:15:00	0
0516-0026	2016-06-11 12:30:00	0
0516-0026	2016-06-11 12:45:00	0
0516-0026	2016-06-11 13:00:00	0
0516-0026	2016-06-11 13:15:00	0
0516-0026	2016-06-11 13:30:00	0
0516-0026	2016-06-11 13:45:00	67
0516-0026	2016-06-11 14:00:00	80
0516-0026	2016-06-11 14:15:00	133
0516-0026	2016-06-11 14:30:00	140
0516-0026	2016-06-11 14:45:00	500
0516-0026	2016-06-11 15:00:00	981
0516-0026	2016-06-11 15:15:00	292
0516-0026	2016-06-11 15:30:00	639
0516-0026	2016-06-11 15:45:00	51
0516-0026	2016-06-11 16:00:00	0
0516-0026	2016-06-11 16:15:00	0
0516-0026	2016-06-11 16:30:00	312
0516-0026	2016-06-11 16:45:00	1072
0516-0026	2016-06-11 17:00:00	838
0516-0026	2016-06-11 17:15:00	656
0516-0026	2016-06-11 17:30:00	558
0516-0026	2016-06-11 17:45:00	272
0516-0026	2016-06-11 18:00:00	330
0516-0026	2016-06-11 18:15:00	188
0516-0026	2016-06-11 18:30:00	1162
0516-0026	2016-06-11 18:45:00	156
0516-0026	2016-06-11 19:00:00	463
0516-0026	2016-06-11 19:15:00	58
0516-0026	2016-06-11 19:30:00	582
0516-0026	2016-06-11 19:45:00	258
0516-0026	2016-06-11 20:00:00	106
0516-0026	2016-06-11 20:15:00	335
0516-0026	2016-06-11 20:30:00	606
0516-0026	2016-06-11 20:45:00	53
0516-0026	2016-06-11 21:00:00	562
0516-0026	2016-06-11 21:15:00	106
0516-0026	2016-06-11 21:30:00	258
0516-0026	2016-06-11 21:45:00	22
0516-0026	2016-06-11 22:00:00	325
0516-0026	2016-06-11 22:15:00	105
0516-0026	2016-06-11 22:30:00	78
0516-0026	2016-06-11 22:45:00	39
0516-0026	2016-06-11 23:00:00	88
0516-0026	2016-06-11 23:15:00	37
0516-0026	2016-06-11 23:30:00	60
0516-0026	2016-06-11 23:45:00	0
0516-0026	2016-06-12 00:00:00	19
0516-0026	2016-06-12 00:15:00	0
0516-0026	2016-06-12 00:30:00	14
0516-0026	2016-06-12 00:45:00	0
0516-0026	2016-06-12 01:00:00	0
0516-0026	2016-06-12 01:15:00	0
0516-0026	2016-06-12 01:30:00	6
0516-0026	2016-06-12 01:45:00	0
0516-0026	2016-06-12 02:00:00	0
0516-0026	2016-06-12 02:15:00	0
0516-0026	2016-06-12 02:30:00	0
0516-0026	2016-06-12 02:45:00	0
0516-0026	2016-06-12 03:00:00	0
0516-0026	2016-06-12 03:15:00	0
0516-0026	2016-06-12 03:30:00	0
0516-0026	2016-06-12 03:45:00	0
0516-0026	2016-06-12 04:00:00	0
0516-0026	2016-06-12 04:15:00	0
0516-0026	2016-06-12 04:30:00	5
0516-0026	2016-06-12 04:45:00	0
0516-0026	2016-06-12 05:00:00	0
0516-0026	2016-06-12 05:15:00	0
0516-0026	2016-06-12 05:30:00	4
0516-0026	2016-06-12 05:45:00	0
0516-0026	2016-06-12 06:00:00	0
0516-0026	2016-06-12 06:15:00	7
0516-0026	2016-06-12 06:30:00	0
0516-0026	2016-06-12 06:45:00	30
0516-0026	2016-06-12 07:00:00	100
0516-0026	2016-06-12 07:15:00	142
0516-0026	2016-06-12 07:30:00	259
0516-0026	2016-06-12 07:45:00	200
0516-0026	2016-06-12 08:00:00	231
0516-0026	2016-06-12 08:15:00	224
0516-0026	2016-06-12 08:30:00	118
0516-0026	2016-06-12 08:45:00	225
0516-0026	2016-06-12 09:00:00	33
0516-0026	2016-06-12 09:15:00	9
0516-0026	2016-06-12 09:30:00	13
0516-0026	2016-06-12 09:45:00	24
0516-0026	2016-06-12 10:00:00	167
0516-0026	2016-06-12 10:15:00	6
0516-0026	2016-06-12 10:30:00	261
0516-0026	2016-06-12 10:45:00	58
0516-0026	2016-06-12 11:00:00	124
0516-0026	2016-06-12 11:15:00	6
0516-0026	2016-06-12 11:30:00	6
0516-0026	2016-06-12 11:45:00	9
0516-0026	2016-06-12 12:00:00	0
0516-0026	2016-06-12 12:15:00	6
0516-0026	2016-06-12 12:30:00	11
0516-0026	2016-06-12 12:45:00	170
0516-0026	2016-06-12 13:00:00	398
0516-0026	2016-06-12 13:15:00	35
0516-0026	2016-06-12 13:30:00	1005
0516-0026	2016-06-12 13:45:00	406
0516-0026	2016-06-12 14:00:00	174
0516-0026	2016-06-12 14:15:00	483
0516-0026	2016-06-12 14:30:00	157
0516-0026	2016-06-12 14:45:00	6
0516-0026	2016-06-12 15:00:00	363
0516-0026	2016-06-12 15:15:00	784
0516-0026	2016-06-12 15:30:00	0
0516-0026	2016-06-12 15:45:00	576
0516-0026	2016-06-12 16:00:00	1094
0516-0026	2016-06-12 16:15:00	87
0516-0026	2016-06-12 16:30:00	312
0516-0026	2016-06-12 16:45:00	228
0516-0026	2016-06-12 17:00:00	97
0516-0026	2016-06-12 17:15:00	323
0516-0026	2016-06-12 17:30:00	142
0516-0026	2016-06-12 17:45:00	163
0516-0026	2016-06-12 18:00:00	178
0516-0026	2016-06-12 18:15:00	168
0516-0026	2016-06-12 18:30:00	233
0516-0026	2016-06-12 18:45:00	23
0516-0026	2016-06-12 19:00:00	32
0516-0026	2016-06-12 19:15:00	17
0516-0026	2016-06-12 19:30:00	143
0516-0026	2016-06-12 19:45:00	690
0516-0026	2016-06-12 20:00:00	958
0516-0026	2016-06-12 20:15:00	204
0516-0026	2016-06-12 20:30:00	73
0516-0026	2016-06-12 20:45:00	104
0516-0026	2016-06-12 21:00:00	0
0516-0026	2016-06-12 21:15:00	0
0516-0026	2016-06-12 21:30:00	0
0516-0026	2016-06-12 21:45:00	0
0516-0026	2016-06-12 22:00:00	0
0516-0026	2016-06-12 22:15:00	0
0516-0026	2016-06-12 22:30:00	0
0516-0026	2016-06-12 22:45:00	0
0516-0026	2016-06-12 23:00:00	0
0516-0026	2016-06-12 23:15:00	0
0516-0026	2016-06-12 23:30:00	0
0516-0026	2016-06-12 23:45:00	0
0516-0026	2016-06-13 00:00:00	0
0516-0026	2016-06-13 00:15:00	0
0516-0026	2016-06-13 00:30:00	0
0516-0026	2016-06-13 00:45:00	0
0516-0026	2016-06-13 01:00:00	0
0516-0026	2016-06-13 01:15:00	0
0516-0026	2016-06-13 01:30:00	0
0516-0026	2016-06-13 01:45:00	0
0516-0026	2016-06-13 02:00:00	0
0516-0026	2016-06-13 02:15:00	0
0516-0026	2016-06-13 02:30:00	0
0516-0026	2016-06-13 02:45:00	0
0516-0026	2016-06-13 03:00:00	0
0516-0026	2016-06-13 03:15:00	0
0516-0026	2016-06-13 03:30:00	0
0516-0026	2016-06-13 03:45:00	0
0516-0026	2016-06-13 04:00:00	0
0516-0026	2016-06-13 04:15:00	0
0516-0026	2016-06-13 04:30:00	0
0516-0026	2016-06-13 04:45:00	0
0516-0026	2016-06-13 05:00:00	0
0516-0026	2016-06-13 05:15:00	0
0516-0026	2016-06-13 05:30:00	0
0516-0026	2016-06-13 05:45:00	0
0516-0026	2016-06-13 06:00:00	0
0516-0026	2016-06-13 06:15:00	0
0516-0026	2016-06-13 06:30:00	0
0516-0026	2016-06-13 06:45:00	0
0516-0026	2016-06-13 07:00:00	0
0516-0026	2016-06-13 07:15:00	11
0516-0026	2016-06-13 07:30:00	6
0516-0026	2016-06-13 07:45:00	85
0516-0026	2016-06-13 08:00:00	492
0516-0026	2016-06-13 08:15:00	0
0516-0026	2016-06-13 08:30:00	0
0516-0026	2016-06-13 08:45:00	284
0516-0026	2016-06-13 09:00:00	892
0516-0026	2016-06-13 09:15:00	52
0516-0026	2016-06-13 09:30:00	0
0516-0026	2016-06-13 09:45:00	0
0516-0026	2016-06-13 10:00:00	0
0516-0026	2016-06-13 10:15:00	0
0516-0026	2016-06-13 10:30:00	0
0516-0026	2016-06-13 10:45:00	0
0516-0026	2016-06-13 11:00:00	0
0516-0026	2016-06-13 11:15:00	0
0516-0026	2016-06-13 11:30:00	0
0516-0026	2016-06-13 11:45:00	0
0516-0026	2016-06-13 12:00:00	0
0516-0026	2016-06-13 12:15:00	0
0516-0026	2016-06-13 12:30:00	0
0516-0026	2016-06-13 12:45:00	0
0516-0026	2016-06-13 13:00:00	0
0516-0026	2016-06-13 13:15:00	0
0516-0026	2016-06-13 13:30:00	0
0516-0026	2016-06-13 13:45:00	0
0516-0026	2016-06-13 14:00:00	0
0516-0026	2016-06-13 14:15:00	0
0516-0026	2016-06-13 14:30:00	0
0516-0026	2016-06-13 14:45:00	0
0516-0026	2016-06-13 15:00:00	0
0516-0026	2016-06-13 15:15:00	0
0516-0026	2016-06-13 15:30:00	0
0516-0026	2016-06-13 15:45:00	0
0516-0026	2016-06-13 16:00:00	0
0516-0026	2016-06-13 16:15:00	0
0516-0026	2016-06-13 16:30:00	0
0516-0026	2016-06-13 16:45:00	0
0516-0026	2016-06-13 17:00:00	0
0516-0026	2016-06-13 17:15:00	0
0516-0026	2016-06-13 17:30:00	0
0516-0026	2016-06-13 17:45:00	0
0516-0026	2016-06-13 18:00:00	0
0516-0026	2016-06-13 18:15:00	0
0516-0026	2016-06-13 18:30:00	0
0516-0026	2016-06-13 18:45:00	0
0516-0026	2016-06-13 19:00:00	0
0516-0026	2016-06-13 19:15:00	0
0516-0026	2016-06-13 19:30:00	0
0516-0026	2016-06-13 19:45:00	0
0516-0026	2016-06-13 20:00:00	0
0516-0026	2016-06-13 20:15:00	0
0516-0026	2016-06-13 20:30:00	0
0516-0026	2016-06-13 20:45:00	0
0516-0026	2016-06-13 21:00:00	0
0516-0026	2016-06-13 21:15:00	0
0516-0026	2016-06-13 21:30:00	0
0516-0026	2016-06-13 21:45:00	0
0516-0026	2016-06-13 22:00:00	0
0516-0026	2016-06-13 22:15:00	0
0516-0026	2016-06-13 22:30:00	0
0516-0026	2016-06-13 22:45:00	0
0516-0026	2016-06-13 23:00:00	0
0516-0026	2016-06-13 23:15:00	0
0516-0026	2016-06-13 23:30:00	0
0516-0026	2016-06-13 23:45:00	0
