## Supplementary Data 2 for "Digital phenotyping by consumer wearables identifies sleep-associated markers of cardiovascular disease risk and biological aging": ActivityTable_0516-0032-NHC.tsv

0516-0032	2016-05-12 00:00:00	0
0516-0032	2016-05-12 00:15:00	0
0516-0032	2016-05-12 00:30:00	0
0516-0032	2016-05-12 00:45:00	0
0516-0032	2016-05-12 01:00:00	0
0516-0032	2016-05-12 01:15:00	0
0516-0032	2016-05-12 01:30:00	0
0516-0032	2016-05-12 01:45:00	0
0516-0032	2016-05-12 02:00:00	0
0516-0032	2016-05-12 02:15:00	0
0516-0032	2016-05-12 02:30:00	0
0516-0032	2016-05-12 02:45:00	0
0516-0032	2016-05-12 03:00:00	0
0516-0032	2016-05-12 03:15:00	0
0516-0032	2016-05-12 03:30:00	0
0516-0032	2016-05-12 03:45:00	0
0516-0032	2016-05-12 04:00:00	0
0516-0032	2016-05-12 04:15:00	0
0516-0032	2016-05-12 04:30:00	0
0516-0032	2016-05-12 04:45:00	0
0516-0032	2016-05-12 05:00:00	0
0516-0032	2016-05-12 05:15:00	0
0516-0032	2016-05-12 05:30:00	0
0516-0032	2016-05-12 05:45:00	0
0516-0032	2016-05-12 06:00:00	0
0516-0032	2016-05-12 06:15:00	0
0516-0032	2016-05-12 06:30:00	0
0516-0032	2016-05-12 06:45:00	0
0516-0032	2016-05-12 07:00:00	0
0516-0032	2016-05-12 07:15:00	0
0516-0032	2016-05-12 07:30:00	0
0516-0032	2016-05-12 07:45:00	0
0516-0032	2016-05-12 08:00:00	0
0516-0032	2016-05-12 08:15:00	62
0516-0032	2016-05-12 08:30:00	0
0516-0032	2016-05-12 08:45:00	0
0516-0032	2016-05-12 09:00:00	0
0516-0032	2016-05-12 09:15:00	0
0516-0032	2016-05-12 09:30:00	8
0516-0032	2016-05-12 09:45:00	0
0516-0032	2016-05-12 10:00:00	0
0516-0032	2016-05-12 10:15:00	0
0516-0032	2016-05-12 10:30:00	0
0516-0032	2016-05-12 10:45:00	0
0516-0032	2016-05-12 11:00:00	0
0516-0032	2016-05-12 11:15:00	0
0516-0032	2016-05-12 11:30:00	771
0516-0032	2016-05-12 11:45:00	607
0516-0032	2016-05-12 12:00:00	6
0516-0032	2016-05-12 12:15:00	113
0516-0032	2016-05-12 12:30:00	243
0516-0032	2016-05-12 12:45:00	298
0516-0032	2016-05-12 13:00:00	1103
0516-0032	2016-05-12 13:15:00	0
0516-0032	2016-05-12 13:30:00	18
0516-0032	2016-05-12 13:45:00	17
0516-0032	2016-05-12 14:00:00	0
0516-0032	2016-05-12 14:15:00	92
0516-0032	2016-05-12 14:30:00	163
0516-0032	2016-05-12 14:45:00	42
0516-0032	2016-05-12 15:00:00	0
0516-0032	2016-05-12 15:15:00	0
0516-0032	2016-05-12 15:30:00	0
0516-0032	2016-05-12 15:45:00	0
0516-0032	2016-05-12 16:00:00	0
0516-0032	2016-05-12 16:15:00	0
0516-0032	2016-05-12 16:30:00	0
0516-0032	2016-05-12 16:45:00	0
0516-0032	2016-05-12 17:00:00	0
0516-0032	2016-05-12 17:15:00	0
0516-0032	2016-05-12 17:30:00	0
0516-0032	2016-05-12 17:45:00	0
0516-0032	2016-05-12 18:00:00	0
0516-0032	2016-05-12 18:15:00	0
0516-0032	2016-05-12 18:30:00	7
0516-0032	2016-05-12 18:45:00	32
0516-0032	2016-05-12 19:00:00	98
0516-0032	2016-05-12 19:15:00	237
0516-0032	2016-05-12 19:30:00	0
0516-0032	2016-05-12 19:45:00	417
0516-0032	2016-05-12 20:00:00	815
0516-0032	2016-05-12 20:15:00	611
0516-0032	2016-05-12 20:30:00	0
0516-0032	2016-05-12 20:45:00	0
0516-0032	2016-05-12 21:00:00	809
0516-0032	2016-05-12 21:15:00	486
0516-0032	2016-05-12 21:30:00	26
0516-0032	2016-05-12 21:45:00	198
0516-0032	2016-05-12 22:00:00	465
0516-0032	2016-05-12 22:15:00	162
0516-0032	2016-05-12 22:30:00	0
0516-0032	2016-05-12 22:45:00	0
0516-0032	2016-05-12 23:00:00	32
0516-0032	2016-05-12 23:15:00	0
0516-0032	2016-05-12 23:30:00	0
0516-0032	2016-05-12 23:45:00	0
0516-0032	2016-05-13 00:00:00	79
0516-0032	2016-05-13 00:15:00	0
0516-0032	2016-05-13 00:30:00	0
0516-0032	2016-05-13 00:45:00	0
0516-0032	2016-05-13 01:00:00	0
0516-0032	2016-05-13 01:15:00	0
0516-0032	2016-05-13 01:30:00	0
0516-0032	2016-05-13 01:45:00	0
0516-0032	2016-05-13 02:00:00	0
0516-0032	2016-05-13 02:15:00	0
0516-0032	2016-05-13 02:30:00	0
0516-0032	2016-05-13 02:45:00	0
0516-0032	2016-05-13 03:00:00	0
0516-0032	2016-05-13 03:15:00	0
0516-0032	2016-05-13 03:30:00	0
0516-0032	2016-05-13 03:45:00	0
0516-0032	2016-05-13 04:00:00	0
0516-0032	2016-05-13 04:15:00	0
0516-0032	2016-05-13 04:30:00	0
0516-0032	2016-05-13 04:45:00	0
0516-0032	2016-05-13 05:00:00	0
0516-0032	2016-05-13 05:15:00	11
0516-0032	2016-05-13 05:30:00	0
0516-0032	2016-05-13 05:45:00	0
0516-0032	2016-05-13 06:00:00	0
0516-0032	2016-05-13 06:15:00	0
0516-0032	2016-05-13 06:30:00	0
0516-0032	2016-05-13 06:45:00	0
0516-0032	2016-05-13 07:00:00	0
0516-0032	2016-05-13 07:15:00	0
0516-0032	2016-05-13 07:30:00	0
0516-0032	2016-05-13 07:45:00	40
0516-0032	2016-05-13 08:00:00	6
0516-0032	2016-05-13 08:15:00	0
0516-0032	2016-05-13 08:30:00	0
0516-0032	2016-05-13 08:45:00	79
0516-0032	2016-05-13 09:00:00	62
0516-0032	2016-05-13 09:15:00	35
0516-0032	2016-05-13 09:30:00	0
0516-0032	2016-05-13 09:45:00	58
0516-0032	2016-05-13 10:00:00	232
0516-0032	2016-05-13 10:15:00	0
0516-0032	2016-05-13 10:30:00	120
0516-0032	2016-05-13 10:45:00	0
0516-0032	2016-05-13 11:00:00	0
0516-0032	2016-05-13 11:15:00	0
0516-0032	2016-05-13 11:30:00	533
0516-0032	2016-05-13 11:45:00	336
0516-0032	2016-05-13 12:00:00	391
0516-0032	2016-05-13 12:15:00	33
0516-0032	2016-05-13 12:30:00	77
0516-0032	2016-05-13 12:45:00	0
0516-0032	2016-05-13 13:00:00	0
0516-0032	2016-05-13 13:15:00	0
0516-0032	2016-05-13 13:30:00	255
0516-0032	2016-05-13 13:45:00	2321
0516-0032	2016-05-13 14:00:00	1018
0516-0032	2016-05-13 14:15:00	699
0516-0032	2016-05-13 14:30:00	774
0516-0032	2016-05-13 14:45:00	513
0516-0032	2016-05-13 15:00:00	1537
0516-0032	2016-05-13 15:15:00	1685
0516-0032	2016-05-13 15:30:00	272
0516-0032	2016-05-13 15:45:00	55
0516-0032	2016-05-13 16:00:00	45
0516-0032	2016-05-13 16:15:00	435
0516-0032	2016-05-13 16:30:00	22
0516-0032	2016-05-13 16:45:00	10
0516-0032	2016-05-13 17:00:00	7
0516-0032	2016-05-13 17:15:00	37
0516-0032	2016-05-13 17:30:00	17
0516-0032	2016-05-13 17:45:00	18
0516-0032	2016-05-13 18:00:00	0
0516-0032	2016-05-13 18:15:00	35
0516-0032	2016-05-13 18:30:00	0
0516-0032	2016-05-13 18:45:00	0
0516-0032	2016-05-13 19:00:00	0
0516-0032	2016-05-13 19:15:00	0
0516-0032	2016-05-13 19:30:00	0
0516-0032	2016-05-13 19:45:00	35
0516-0032	2016-05-13 20:00:00	537
0516-0032	2016-05-13 20:15:00	24
0516-0032	2016-05-13 20:30:00	358
0516-0032	2016-05-13 20:45:00	114
0516-0032	2016-05-13 21:00:00	85
0516-0032	2016-05-13 21:15:00	0
0516-0032	2016-05-13 21:30:00	100
0516-0032	2016-05-13 21:45:00	20
0516-0032	2016-05-13 22:00:00	60
0516-0032	2016-05-13 22:15:00	132
0516-0032	2016-05-13 22:30:00	17
0516-0032	2016-05-13 22:45:00	74
0516-0032	2016-05-13 23:00:00	8
0516-0032	2016-05-13 23:15:00	19
0516-0032	2016-05-13 23:30:00	0
0516-0032	2016-05-13 23:45:00	0
0516-0032	2016-05-14 00:00:00	0
0516-0032	2016-05-14 00:15:00	0
0516-0032	2016-05-14 00:30:00	0
0516-0032	2016-05-14 00:45:00	0
0516-0032	2016-05-14 01:00:00	0
0516-0032	2016-05-14 01:15:00	0
0516-0032	2016-05-14 01:30:00	0
0516-0032	2016-05-14 01:45:00	0
0516-0032	2016-05-14 02:00:00	0
0516-0032	2016-05-14 02:15:00	8
0516-0032	2016-05-14 02:30:00	14
0516-0032	2016-05-14 02:45:00	0
0516-0032	2016-05-14 03:00:00	0
0516-0032	2016-05-14 03:15:00	0
0516-0032	2016-05-14 03:30:00	0
0516-0032	2016-05-14 03:45:00	0
0516-0032	2016-05-14 04:00:00	0
0516-0032	2016-05-14 04:15:00	0
0516-0032	2016-05-14 04:30:00	0
0516-0032	2016-05-14 04:45:00	0
0516-0032	2016-05-14 05:00:00	0
0516-0032	2016-05-14 05:15:00	0
0516-0032	2016-05-14 05:30:00	0
0516-0032	2016-05-14 05:45:00	0
0516-0032	2016-05-14 06:00:00	0
0516-0032	2016-05-14 06:15:00	0
0516-0032	2016-05-14 06:30:00	15
0516-0032	2016-05-14 06:45:00	336
0516-0032	2016-05-14 07:00:00	447
0516-0032	2016-05-14 07:15:00	0
0516-0032	2016-05-14 07:30:00	0
0516-0032	2016-05-14 07:45:00	0
0516-0032	2016-05-14 08:00:00	28
0516-0032	2016-05-14 08:15:00	0
0516-0032	2016-05-14 08:30:00	0
0516-0032	2016-05-14 08:45:00	0
0516-0032	2016-05-14 09:00:00	355
0516-0032	2016-05-14 09:15:00	1234
0516-0032	2016-05-14 09:30:00	0
0516-0032	2016-05-14 09:45:00	4
0516-0032	2016-05-14 10:00:00	223
0516-0032	2016-05-14 10:15:00	345
0516-0032	2016-05-14 10:30:00	754
0516-0032	2016-05-14 10:45:00	863
0516-0032	2016-05-14 11:00:00	393
0516-0032	2016-05-14 11:15:00	284
0516-0032	2016-05-14 11:30:00	545
0516-0032	2016-05-14 11:45:00	134
0516-0032	2016-05-14 12:00:00	403
0516-0032	2016-05-14 12:15:00	425
0516-0032	2016-05-14 12:30:00	183
0516-0032	2016-05-14 12:45:00	377
0516-0032	2016-05-14 13:00:00	535
0516-0032	2016-05-14 13:15:00	333
0516-0032	2016-05-14 13:30:00	163
0516-0032	2016-05-14 13:45:00	274
0516-0032	2016-05-14 14:00:00	628
0516-0032	2016-05-14 14:15:00	693
0516-0032	2016-05-14 14:30:00	20
0516-0032	2016-05-14 14:45:00	642
0516-0032	2016-05-14 15:00:00	601
0516-0032	2016-05-14 15:15:00	331
0516-0032	2016-05-14 15:30:00	446
0516-0032	2016-05-14 15:45:00	254
0516-0032	2016-05-14 16:00:00	13
0516-0032	2016-05-14 16:15:00	32
0516-0032	2016-05-14 16:30:00	9
0516-0032	2016-05-14 16:45:00	12
0516-0032	2016-05-14 17:00:00	12
0516-0032	2016-05-14 17:15:00	147
0516-0032	2016-05-14 17:30:00	349
0516-0032	2016-05-14 17:45:00	822
0516-0032	2016-05-14 18:00:00	761
0516-0032	2016-05-14 18:15:00	182
0516-0032	2016-05-14 18:30:00	27
0516-0032	2016-05-14 18:45:00	7
0516-0032	2016-05-14 19:00:00	0
0516-0032	2016-05-14 19:15:00	0
0516-0032	2016-05-14 19:30:00	243
0516-0032	2016-05-14 19:45:00	447
0516-0032	2016-05-14 20:00:00	622
0516-0032	2016-05-14 20:15:00	488
0516-0032	2016-05-14 20:30:00	667
0516-0032	2016-05-14 20:45:00	411
0516-0032	2016-05-14 21:00:00	109
0516-0032	2016-05-14 21:15:00	160
0516-0032	2016-05-14 21:30:00	0
0516-0032	2016-05-14 21:45:00	8
0516-0032	2016-05-14 22:00:00	6
0516-0032	2016-05-14 22:15:00	0
0516-0032	2016-05-14 22:30:00	17
0516-0032	2016-05-14 22:45:00	0
0516-0032	2016-05-14 23:00:00	0
0516-0032	2016-05-14 23:15:00	62
0516-0032	2016-05-14 23:30:00	0
0516-0032	2016-05-14 23:45:00	8
0516-0032	2016-05-15 00:00:00	191
0516-0032	2016-05-15 00:15:00	113
0516-0032	2016-05-15 00:30:00	41
0516-0032	2016-05-15 00:45:00	0
0516-0032	2016-05-15 01:00:00	0
0516-0032	2016-05-15 01:15:00	57
0516-0032	2016-05-15 01:30:00	208
0516-0032	2016-05-15 01:45:00	25
0516-0032	2016-05-15 02:00:00	0
0516-0032	2016-05-15 02:15:00	0
0516-0032	2016-05-15 02:30:00	0
0516-0032	2016-05-15 02:45:00	0
0516-0032	2016-05-15 03:00:00	0
0516-0032	2016-05-15 03:15:00	0
0516-0032	2016-05-15 03:30:00	0
0516-0032	2016-05-15 03:45:00	0
0516-0032	2016-05-15 04:00:00	0
0516-0032	2016-05-15 04:15:00	0
0516-0032	2016-05-15 04:30:00	0
0516-0032	2016-05-15 04:45:00	0
0516-0032	2016-05-15 05:00:00	0
0516-0032	2016-05-15 05:15:00	0
0516-0032	2016-05-15 05:30:00	0
0516-0032	2016-05-15 05:45:00	0
0516-0032	2016-05-15 06:00:00	0
0516-0032	2016-05-15 06:15:00	0
0516-0032	2016-05-15 06:30:00	20
0516-0032	2016-05-15 06:45:00	0
0516-0032	2016-05-15 07:00:00	0
0516-0032	2016-05-15 07:15:00	0
0516-0032	2016-05-15 07:30:00	0
0516-0032	2016-05-15 07:45:00	0
0516-0032	2016-05-15 08:00:00	0
0516-0032	2016-05-15 08:15:00	0
0516-0032	2016-05-15 08:30:00	0
0516-0032	2016-05-15 08:45:00	7
0516-0032	2016-05-15 09:00:00	0
0516-0032	2016-05-15 09:15:00	0
0516-0032	2016-05-15 09:30:00	13
0516-0032	2016-05-15 09:45:00	40
0516-0032	2016-05-15 10:00:00	19
0516-0032	2016-05-15 10:15:00	30
0516-0032	2016-05-15 10:30:00	7
0516-0032	2016-05-15 10:45:00	100
0516-0032	2016-05-15 11:00:00	91
0516-0032	2016-05-15 11:15:00	263
0516-0032	2016-05-15 11:30:00	177
0516-0032	2016-05-15 11:45:00	404
0516-0032	2016-05-15 12:00:00	0
0516-0032	2016-05-15 12:15:00	8
0516-0032	2016-05-15 12:30:00	176
0516-0032	2016-05-15 12:45:00	350
0516-0032	2016-05-15 13:00:00	57
0516-0032	2016-05-15 13:15:00	68
0516-0032	2016-05-15 13:30:00	197
0516-0032	2016-05-15 13:45:00	62
0516-0032	2016-05-15 14:00:00	35
0516-0032	2016-05-15 14:15:00	0
0516-0032	2016-05-15 14:30:00	115
0516-0032	2016-05-15 14:45:00	8
0516-0032	2016-05-15 15:00:00	0
0516-0032	2016-05-15 15:15:00	0
0516-0032	2016-05-15 15:30:00	25
0516-0032	2016-05-15 15:45:00	740
0516-0032	2016-05-15 16:00:00	179
0516-0032	2016-05-15 16:15:00	0
0516-0032	2016-05-15 16:30:00	34
0516-0032	2016-05-15 16:45:00	4
0516-0032	2016-05-15 17:00:00	6
0516-0032	2016-05-15 17:15:00	0
0516-0032	2016-05-15 17:30:00	7
0516-0032	2016-05-15 17:45:00	29
0516-0032	2016-05-15 18:00:00	14
0516-0032	2016-05-15 18:15:00	165
0516-0032	2016-05-15 18:30:00	1101
0516-0032	2016-05-15 18:45:00	68
0516-0032	2016-05-15 19:00:00	0
0516-0032	2016-05-15 19:15:00	588
0516-0032	2016-05-15 19:30:00	576
0516-0032	2016-05-15 19:45:00	474
0516-0032	2016-05-15 20:00:00	0
0516-0032	2016-05-15 20:15:00	0
0516-0032	2016-05-15 20:30:00	9
0516-0032	2016-05-15 20:45:00	259
0516-0032	2016-05-15 21:00:00	564
0516-0032	2016-05-15 21:15:00	0
0516-0032	2016-05-15 21:30:00	143
0516-0032	2016-05-15 21:45:00	0
0516-0032	2016-05-15 22:00:00	18
0516-0032	2016-05-15 22:15:00	0
0516-0032	2016-05-15 22:30:00	7
0516-0032	2016-05-15 22:45:00	0
0516-0032	2016-05-15 23:00:00	0
0516-0032	2016-05-15 23:15:00	0
0516-0032	2016-05-15 23:30:00	0
0516-0032	2016-05-15 23:45:00	0
0516-0032	2016-05-16 00:00:00	0
0516-0032	2016-05-16 00:15:00	0
0516-0032	2016-05-16 00:30:00	0
0516-0032	2016-05-16 00:45:00	0
0516-0032	2016-05-16 01:00:00	0
0516-0032	2016-05-16 01:15:00	0
0516-0032	2016-05-16 01:30:00	0
0516-0032	2016-05-16 01:45:00	0
0516-0032	2016-05-16 02:00:00	0
0516-0032	2016-05-16 02:15:00	0
0516-0032	2016-05-16 02:30:00	0
0516-0032	2016-05-16 02:45:00	0
0516-0032	2016-05-16 03:00:00	0
0516-0032	2016-05-16 03:15:00	0
0516-0032	2016-05-16 03:30:00	0
0516-0032	2016-05-16 03:45:00	0
0516-0032	2016-05-16 04:00:00	7
0516-0032	2016-05-16 04:15:00	0
0516-0032	2016-05-16 04:30:00	0
0516-0032	2016-05-16 04:45:00	0
0516-0032	2016-05-16 05:00:00	0
0516-0032	2016-05-16 05:15:00	0
0516-0032	2016-05-16 05:30:00	0
0516-0032	2016-05-16 05:45:00	10
0516-0032	2016-05-16 06:00:00	698
0516-0032	2016-05-16 06:15:00	2351
0516-0032	2016-05-16 06:30:00	422
0516-0032	2016-05-16 06:45:00	54
0516-0032	2016-05-16 07:00:00	50
0516-0032	2016-05-16 07:15:00	337
0516-0032	2016-05-16 07:30:00	306
0516-0032	2016-05-16 07:45:00	0
0516-0032	2016-05-16 08:00:00	0
0516-0032	2016-05-16 08:15:00	198
0516-0032	2016-05-16 08:30:00	478
0516-0032	2016-05-16 08:45:00	0
0516-0032	2016-05-16 09:00:00	64
0516-0032	2016-05-16 09:15:00	0
0516-0032	2016-05-16 09:30:00	22
0516-0032	2016-05-16 09:45:00	61
0516-0032	2016-05-16 10:00:00	77
0516-0032	2016-05-16 10:15:00	41
0516-0032	2016-05-16 10:30:00	46
0516-0032	2016-05-16 10:45:00	295
0516-0032	2016-05-16 11:00:00	115
0516-0032	2016-05-16 11:15:00	83
0516-0032	2016-05-16 11:30:00	721
0516-0032	2016-05-16 11:45:00	537
0516-0032	2016-05-16 12:00:00	81
0516-0032	2016-05-16 12:15:00	0
0516-0032	2016-05-16 12:30:00	17
0516-0032	2016-05-16 12:45:00	0
0516-0032	2016-05-16 13:00:00	0
0516-0032	2016-05-16 13:15:00	43
0516-0032	2016-05-16 13:30:00	114
0516-0032	2016-05-16 13:45:00	0
0516-0032	2016-05-16 14:00:00	0
0516-0032	2016-05-16 14:15:00	81
0516-0032	2016-05-16 14:30:00	49
0516-0032	2016-05-16 14:45:00	0
0516-0032	2016-05-16 15:00:00	0
0516-0032	2016-05-16 15:15:00	0
0516-0032	2016-05-16 15:30:00	204
0516-0032	2016-05-16 15:45:00	36
0516-0032	2016-05-16 16:00:00	373
0516-0032	2016-05-16 16:15:00	0
0516-0032	2016-05-16 16:30:00	0
0516-0032	2016-05-16 16:45:00	9
0516-0032	2016-05-16 17:00:00	780
0516-0032	2016-05-16 17:15:00	41
0516-0032	2016-05-16 17:30:00	0
0516-0032	2016-05-16 17:45:00	0
0516-0032	2016-05-16 18:00:00	667
0516-0032	2016-05-16 18:15:00	459
0516-0032	2016-05-16 18:30:00	616
0516-0032	2016-05-16 18:45:00	485
0516-0032	2016-05-16 19:00:00	390
0516-0032	2016-05-16 19:15:00	266
0516-0032	2016-05-16 19:30:00	122
0516-0032	2016-05-16 19:45:00	273
0516-0032	2016-05-16 20:00:00	289
0516-0032	2016-05-16 20:15:00	143
0516-0032	2016-05-16 20:30:00	713
0516-0032	2016-05-16 20:45:00	760
0516-0032	2016-05-16 21:00:00	549
0516-0032	2016-05-16 21:15:00	19
0516-0032	2016-05-16 21:30:00	907
0516-0032	2016-05-16 21:45:00	0
0516-0032	2016-05-16 22:00:00	21
0516-0032	2016-05-16 22:15:00	0
0516-0032	2016-05-16 22:30:00	9
0516-0032	2016-05-16 22:45:00	72
0516-0032	2016-05-16 23:00:00	0
0516-0032	2016-05-16 23:15:00	0
0516-0032	2016-05-16 23:30:00	0
0516-0032	2016-05-16 23:45:00	0
0516-0032	2016-05-17 00:00:00	0
0516-0032	2016-05-17 00:15:00	0
0516-0032	2016-05-17 00:30:00	0
0516-0032	2016-05-17 00:45:00	0
0516-0032	2016-05-17 01:00:00	0
0516-0032	2016-05-17 01:15:00	0
0516-0032	2016-05-17 01:30:00	0
0516-0032	2016-05-17 01:45:00	0
0516-0032	2016-05-17 02:00:00	0
0516-0032	2016-05-17 02:15:00	0
0516-0032	2016-05-17 02:30:00	0
0516-0032	2016-05-17 02:45:00	0
0516-0032	2016-05-17 03:00:00	0
0516-0032	2016-05-17 03:15:00	0
0516-0032	2016-05-17 03:30:00	0
0516-0032	2016-05-17 03:45:00	0
0516-0032	2016-05-17 04:00:00	0
0516-0032	2016-05-17 04:15:00	14
0516-0032	2016-05-17 04:30:00	11
0516-0032	2016-05-17 04:45:00	0
0516-0032	2016-05-17 05:00:00	0
0516-0032	2016-05-17 05:15:00	0
0516-0032	2016-05-17 05:30:00	0
0516-0032	2016-05-17 05:45:00	0
0516-0032	2016-05-17 06:00:00	0
0516-0032	2016-05-17 06:15:00	0
0516-0032	2016-05-17 06:30:00	0
0516-0032	2016-05-17 06:45:00	0
0516-0032	2016-05-17 07:00:00	0
0516-0032	2016-05-17 07:15:00	0
0516-0032	2016-05-17 07:30:00	0
0516-0032	2016-05-17 07:45:00	0
0516-0032	2016-05-17 08:00:00	0
0516-0032	2016-05-17 08:15:00	0
0516-0032	2016-05-17 08:30:00	5
0516-0032	2016-05-17 08:45:00	84
0516-0032	2016-05-17 09:00:00	103
0516-0032	2016-05-17 09:15:00	0
0516-0032	2016-05-17 09:30:00	0
0516-0032	2016-05-17 09:45:00	0
0516-0032	2016-05-17 10:00:00	0
0516-0032	2016-05-17 10:15:00	130
0516-0032	2016-05-17 10:30:00	0
0516-0032	2016-05-17 10:45:00	0
0516-0032	2016-05-17 11:00:00	0
0516-0032	2016-05-17 11:15:00	202
0516-0032	2016-05-17 11:30:00	44
0516-0032	2016-05-17 11:45:00	0
0516-0032	2016-05-17 12:00:00	0
0516-0032	2016-05-17 12:15:00	0
0516-0032	2016-05-17 12:30:00	0
0516-0032	2016-05-17 12:45:00	0
0516-0032	2016-05-17 13:00:00	0
0516-0032	2016-05-17 13:15:00	0
0516-0032	2016-05-17 13:30:00	0
0516-0032	2016-05-17 13:45:00	0
0516-0032	2016-05-17 14:00:00	0
0516-0032	2016-05-17 14:15:00	0
0516-0032	2016-05-17 14:30:00	0
0516-0032	2016-05-17 14:45:00	0
0516-0032	2016-05-17 15:00:00	0
0516-0032	2016-05-17 15:15:00	0
0516-0032	2016-05-17 15:30:00	0
0516-0032	2016-05-17 15:45:00	0
0516-0032	2016-05-17 16:00:00	0
0516-0032	2016-05-17 16:15:00	0
0516-0032	2016-05-17 16:30:00	0
0516-0032	2016-05-17 16:45:00	0
0516-0032	2016-05-17 17:00:00	0
0516-0032	2016-05-17 17:15:00	0
0516-0032	2016-05-17 17:30:00	0
0516-0032	2016-05-17 17:45:00	0
0516-0032	2016-05-17 18:00:00	0
0516-0032	2016-05-17 18:15:00	0
0516-0032	2016-05-17 18:30:00	0
0516-0032	2016-05-17 18:45:00	0
0516-0032	2016-05-17 19:00:00	0
0516-0032	2016-05-17 19:15:00	0
0516-0032	2016-05-17 19:30:00	0
0516-0032	2016-05-17 19:45:00	0
0516-0032	2016-05-17 20:00:00	0
0516-0032	2016-05-17 20:15:00	0
0516-0032	2016-05-17 20:30:00	0
0516-0032	2016-05-17 20:45:00	0
0516-0032	2016-05-17 21:00:00	0
0516-0032	2016-05-17 21:15:00	0
0516-0032	2016-05-17 21:30:00	0
0516-0032	2016-05-17 21:45:00	0
0516-0032	2016-05-17 22:00:00	0
0516-0032	2016-05-17 22:15:00	0
0516-0032	2016-05-17 22:30:00	0
0516-0032	2016-05-17 22:45:00	0
0516-0032	2016-05-17 23:00:00	0
0516-0032	2016-05-17 23:15:00	0
0516-0032	2016-05-17 23:30:00	0
0516-0032	2016-05-17 23:45:00	0
