## Supplementary Data 2 for "Digital phenotyping by consumer wearables identifies sleep-associated markers of cardiovascular disease risk and biological aging": ActivityTable_0516-0040-NHC.tsv

0516-0040	2016-06-22 00:00:00	0
0516-0040	2016-06-22 00:15:00	0
0516-0040	2016-06-22 00:30:00	0
0516-0040	2016-06-22 00:45:00	0
0516-0040	2016-06-22 01:00:00	0
0516-0040	2016-06-22 01:15:00	0
0516-0040	2016-06-22 01:30:00	0
0516-0040	2016-06-22 01:45:00	0
0516-0040	2016-06-22 02:00:00	0
0516-0040	2016-06-22 02:15:00	0
0516-0040	2016-06-22 02:30:00	0
0516-0040	2016-06-22 02:45:00	0
0516-0040	2016-06-22 03:00:00	0
0516-0040	2016-06-22 03:15:00	0
0516-0040	2016-06-22 03:30:00	0
0516-0040	2016-06-22 03:45:00	0
0516-0040	2016-06-22 04:00:00	0
0516-0040	2016-06-22 04:15:00	0
0516-0040	2016-06-22 04:30:00	0
0516-0040	2016-06-22 04:45:00	0
0516-0040	2016-06-22 05:00:00	0
0516-0040	2016-06-22 05:15:00	0
0516-0040	2016-06-22 05:30:00	0
0516-0040	2016-06-22 05:45:00	0
0516-0040	2016-06-22 06:00:00	0
0516-0040	2016-06-22 06:15:00	0
0516-0040	2016-06-22 06:30:00	0
0516-0040	2016-06-22 06:45:00	0
0516-0040	2016-06-22 07:00:00	0
0516-0040	2016-06-22 07:15:00	0
0516-0040	2016-06-22 07:30:00	0
0516-0040	2016-06-22 07:45:00	0
0516-0040	2016-06-22 08:00:00	0
0516-0040	2016-06-22 08:15:00	0
0516-0040	2016-06-22 08:30:00	0
0516-0040	2016-06-22 08:45:00	0
0516-0040	2016-06-22 09:00:00	0
0516-0040	2016-06-22 09:15:00	0
0516-0040	2016-06-22 09:30:00	0
0516-0040	2016-06-22 09:45:00	0
0516-0040	2016-06-22 10:00:00	0
0516-0040	2016-06-22 10:15:00	0
0516-0040	2016-06-22 10:30:00	0
0516-0040	2016-06-22 10:45:00	7
0516-0040	2016-06-22 11:00:00	0
0516-0040	2016-06-22 11:15:00	472
0516-0040	2016-06-22 11:30:00	408
0516-0040	2016-06-22 11:45:00	0
0516-0040	2016-06-22 12:00:00	8
0516-0040	2016-06-22 12:15:00	0
0516-0040	2016-06-22 12:30:00	488
0516-0040	2016-06-22 12:45:00	800
0516-0040	2016-06-22 13:00:00	41
0516-0040	2016-06-22 13:15:00	497
0516-0040	2016-06-22 13:30:00	1002
0516-0040	2016-06-22 13:45:00	701
0516-0040	2016-06-22 14:00:00	5
0516-0040	2016-06-22 14:15:00	475
0516-0040	2016-06-22 14:30:00	150
0516-0040	2016-06-22 14:45:00	0
0516-0040	2016-06-22 15:00:00	19
0516-0040	2016-06-22 15:15:00	328
0516-0040	2016-06-22 15:30:00	832
0516-0040	2016-06-22 15:45:00	807
0516-0040	2016-06-22 16:00:00	514
0516-0040	2016-06-22 16:15:00	22
0516-0040	2016-06-22 16:30:00	9
0516-0040	2016-06-22 16:45:00	0
0516-0040	2016-06-22 17:00:00	16
0516-0040	2016-06-22 17:15:00	0
0516-0040	2016-06-22 17:30:00	0
0516-0040	2016-06-22 17:45:00	10
0516-0040	2016-06-22 18:00:00	63
0516-0040	2016-06-22 18:15:00	248
0516-0040	2016-06-22 18:30:00	78
0516-0040	2016-06-22 18:45:00	9
0516-0040	2016-06-22 19:00:00	83
0516-0040	2016-06-22 19:15:00	210
0516-0040	2016-06-22 19:30:00	52
0516-0040	2016-06-22 19:45:00	97
0516-0040	2016-06-22 20:00:00	12
0516-0040	2016-06-22 20:15:00	149
0516-0040	2016-06-22 20:30:00	22
0516-0040	2016-06-22 20:45:00	301
0516-0040	2016-06-22 21:00:00	4
0516-0040	2016-06-22 21:15:00	0
0516-0040	2016-06-22 21:30:00	4
0516-0040	2016-06-22 21:45:00	0
0516-0040	2016-06-22 22:00:00	0
0516-0040	2016-06-22 22:15:00	38
0516-0040	2016-06-22 22:30:00	0
0516-0040	2016-06-22 22:45:00	0
0516-0040	2016-06-22 23:00:00	4
0516-0040	2016-06-22 23:15:00	0
0516-0040	2016-06-22 23:30:00	0
0516-0040	2016-06-22 23:45:00	0
0516-0040	2016-06-23 00:00:00	0
0516-0040	2016-06-23 00:15:00	9
0516-0040	2016-06-23 00:30:00	0
0516-0040	2016-06-23 00:45:00	0
0516-0040	2016-06-23 01:00:00	0
0516-0040	2016-06-23 01:15:00	0
0516-0040	2016-06-23 01:30:00	0
0516-0040	2016-06-23 01:45:00	0
0516-0040	2016-06-23 02:00:00	78
0516-0040	2016-06-23 02:15:00	0
0516-0040	2016-06-23 02:30:00	4
0516-0040	2016-06-23 02:45:00	0
0516-0040	2016-06-23 03:00:00	0
0516-0040	2016-06-23 03:15:00	0
0516-0040	2016-06-23 03:30:00	0
0516-0040	2016-06-23 03:45:00	0
0516-0040	2016-06-23 04:00:00	0
0516-0040	2016-06-23 04:15:00	0
0516-0040	2016-06-23 04:30:00	0
0516-0040	2016-06-23 04:45:00	0
0516-0040	2016-06-23 05:00:00	0
0516-0040	2016-06-23 05:15:00	7
0516-0040	2016-06-23 05:30:00	9
0516-0040	2016-06-23 05:45:00	0
0516-0040	2016-06-23 06:00:00	0
0516-0040	2016-06-23 06:15:00	0
0516-0040	2016-06-23 06:30:00	0
0516-0040	2016-06-23 06:45:00	0
0516-0040	2016-06-23 07:00:00	0
0516-0040	2016-06-23 07:15:00	0
0516-0040	2016-06-23 07:30:00	66
0516-0040	2016-06-23 07:45:00	646
0516-0040	2016-06-23 08:00:00	515
0516-0040	2016-06-23 08:15:00	408
0516-0040	2016-06-23 08:30:00	489
0516-0040	2016-06-23 08:45:00	319
0516-0040	2016-06-23 09:00:00	497
0516-0040	2016-06-23 09:15:00	444
0516-0040	2016-06-23 09:30:00	411
0516-0040	2016-06-23 09:45:00	0
0516-0040	2016-06-23 10:00:00	8
0516-0040	2016-06-23 10:15:00	150
0516-0040	2016-06-23 10:30:00	384
0516-0040	2016-06-23 10:45:00	384
0516-0040	2016-06-23 11:00:00	320
0516-0040	2016-06-23 11:15:00	29
0516-0040	2016-06-23 11:30:00	543
0516-0040	2016-06-23 11:45:00	112
0516-0040	2016-06-23 12:00:00	0
0516-0040	2016-06-23 12:15:00	258
0516-0040	2016-06-23 12:30:00	242
0516-0040	2016-06-23 12:45:00	239
0516-0040	2016-06-23 13:00:00	53
0516-0040	2016-06-23 13:15:00	67
0516-0040	2016-06-23 13:30:00	34
0516-0040	2016-06-23 13:45:00	71
0516-0040	2016-06-23 14:00:00	121
0516-0040	2016-06-23 14:15:00	72
0516-0040	2016-06-23 14:30:00	62
0516-0040	2016-06-23 14:45:00	130
0516-0040	2016-06-23 15:00:00	108
0516-0040	2016-06-23 15:15:00	50
0516-0040	2016-06-23 15:30:00	112
0516-0040	2016-06-23 15:45:00	77
0516-0040	2016-06-23 16:00:00	75
0516-0040	2016-06-23 16:15:00	306
0516-0040	2016-06-23 16:30:00	133
0516-0040	2016-06-23 16:45:00	540
0516-0040	2016-06-23 17:00:00	371
0516-0040	2016-06-23 17:15:00	1418
0516-0040	2016-06-23 17:30:00	184
0516-0040	2016-06-23 17:45:00	200
0516-0040	2016-06-23 18:00:00	353
0516-0040	2016-06-23 18:15:00	154
0516-0040	2016-06-23 18:30:00	0
0516-0040	2016-06-23 18:45:00	122
0516-0040	2016-06-23 19:00:00	1482
0516-0040	2016-06-23 19:15:00	1680
0516-0040	2016-06-23 19:30:00	1558
0516-0040	2016-06-23 19:45:00	1294
0516-0040	2016-06-23 20:00:00	761
0516-0040	2016-06-23 20:15:00	332
0516-0040	2016-06-23 20:30:00	53
0516-0040	2016-06-23 20:45:00	154
0516-0040	2016-06-23 21:00:00	58
0516-0040	2016-06-23 21:15:00	43
0516-0040	2016-06-23 21:30:00	31
0516-0040	2016-06-23 21:45:00	58
0516-0040	2016-06-23 22:00:00	254
0516-0040	2016-06-23 22:15:00	15
0516-0040	2016-06-23 22:30:00	159
0516-0040	2016-06-23 22:45:00	150
0516-0040	2016-06-23 23:00:00	57
0516-0040	2016-06-23 23:15:00	10
0516-0040	2016-06-23 23:30:00	25
0516-0040	2016-06-23 23:45:00	27
0516-0040	2016-06-24 00:00:00	6
0516-0040	2016-06-24 00:15:00	15
0516-0040	2016-06-24 00:30:00	34
0516-0040	2016-06-24 00:45:00	18
0516-0040	2016-06-24 01:00:00	17
0516-0040	2016-06-24 01:15:00	4
0516-0040	2016-06-24 01:30:00	0
0516-0040	2016-06-24 01:45:00	36
0516-0040	2016-06-24 02:00:00	10
0516-0040	2016-06-24 02:15:00	34
0516-0040	2016-06-24 02:30:00	0
0516-0040	2016-06-24 02:45:00	12
0516-0040	2016-06-24 03:00:00	9
0516-0040	2016-06-24 03:15:00	35
0516-0040	2016-06-24 03:30:00	78
0516-0040	2016-06-24 03:45:00	7
0516-0040	2016-06-24 04:00:00	57
0516-0040	2016-06-24 04:15:00	25
0516-0040	2016-06-24 04:30:00	0
0516-0040	2016-06-24 04:45:00	26
0516-0040	2016-06-24 05:00:00	0
0516-0040	2016-06-24 05:15:00	0
0516-0040	2016-06-24 05:30:00	0
0516-0040	2016-06-24 05:45:00	0
0516-0040	2016-06-24 06:00:00	30
0516-0040	2016-06-24 06:15:00	0
0516-0040	2016-06-24 06:30:00	0
0516-0040	2016-06-24 06:45:00	0
0516-0040	2016-06-24 07:00:00	0
0516-0040	2016-06-24 07:15:00	0
0516-0040	2016-06-24 07:30:00	8
0516-0040	2016-06-24 07:45:00	66
0516-0040	2016-06-24 08:00:00	0
0516-0040	2016-06-24 08:15:00	0
0516-0040	2016-06-24 08:30:00	0
0516-0040	2016-06-24 08:45:00	0
0516-0040	2016-06-24 09:00:00	366
0516-0040	2016-06-24 09:15:00	858
0516-0040	2016-06-24 09:30:00	497
0516-0040	2016-06-24 09:45:00	503
0516-0040	2016-06-24 10:00:00	143
0516-0040	2016-06-24 10:15:00	90
0516-0040	2016-06-24 10:30:00	55
0516-0040	2016-06-24 10:45:00	161
0516-0040	2016-06-24 11:00:00	40
0516-0040	2016-06-24 11:15:00	158
0516-0040	2016-06-24 11:30:00	466
0516-0040	2016-06-24 11:45:00	290
0516-0040	2016-06-24 12:00:00	71
0516-0040	2016-06-24 12:15:00	4
0516-0040	2016-06-24 12:30:00	180
0516-0040	2016-06-24 12:45:00	136
0516-0040	2016-06-24 13:00:00	202
0516-0040	2016-06-24 13:15:00	663
0516-0040	2016-06-24 13:30:00	327
0516-0040	2016-06-24 13:45:00	157
0516-0040	2016-06-24 14:00:00	109
0516-0040	2016-06-24 14:15:00	56
0516-0040	2016-06-24 14:30:00	69
0516-0040	2016-06-24 14:45:00	79
0516-0040	2016-06-24 15:00:00	121
0516-0040	2016-06-24 15:15:00	82
0516-0040	2016-06-24 15:30:00	99
0516-0040	2016-06-24 15:45:00	79
0516-0040	2016-06-24 16:00:00	47
0516-0040	2016-06-24 16:15:00	83
0516-0040	2016-06-24 16:30:00	13
0516-0040	2016-06-24 16:45:00	33
0516-0040	2016-06-24 17:00:00	50
0516-0040	2016-06-24 17:15:00	79
0516-0040	2016-06-24 17:30:00	58
0516-0040	2016-06-24 17:45:00	59
0516-0040	2016-06-24 18:00:00	30
0516-0040	2016-06-24 18:15:00	91
0516-0040	2016-06-24 18:30:00	32
0516-0040	2016-06-24 18:45:00	105
0516-0040	2016-06-24 19:00:00	122
0516-0040	2016-06-24 19:15:00	58
0516-0040	2016-06-24 19:30:00	81
0516-0040	2016-06-24 19:45:00	55
0516-0040	2016-06-24 20:00:00	215
0516-0040	2016-06-24 20:15:00	192
0516-0040	2016-06-24 20:30:00	396
0516-0040	2016-06-24 20:45:00	386
0516-0040	2016-06-24 21:00:00	1594
0516-0040	2016-06-24 21:15:00	1019
0516-0040	2016-06-24 21:30:00	4
0516-0040	2016-06-24 21:45:00	13
0516-0040	2016-06-24 22:00:00	30
0516-0040	2016-06-24 22:15:00	60
0516-0040	2016-06-24 22:30:00	57
0516-0040	2016-06-24 22:45:00	0
0516-0040	2016-06-24 23:00:00	35
0516-0040	2016-06-24 23:15:00	0
0516-0040	2016-06-24 23:30:00	0
0516-0040	2016-06-24 23:45:00	0
0516-0040	2016-06-25 00:00:00	0
0516-0040	2016-06-25 00:15:00	0
0516-0040	2016-06-25 00:30:00	0
0516-0040	2016-06-25 00:45:00	0
0516-0040	2016-06-25 01:00:00	0
0516-0040	2016-06-25 01:15:00	0
0516-0040	2016-06-25 01:30:00	14
0516-0040	2016-06-25 01:45:00	0
0516-0040	2016-06-25 02:00:00	0
0516-0040	2016-06-25 02:15:00	15
0516-0040	2016-06-25 02:30:00	0
0516-0040	2016-06-25 02:45:00	0
0516-0040	2016-06-25 03:00:00	0
0516-0040	2016-06-25 03:15:00	0
0516-0040	2016-06-25 03:30:00	0
0516-0040	2016-06-25 03:45:00	0
0516-0040	2016-06-25 04:00:00	0
0516-0040	2016-06-25 04:15:00	0
0516-0040	2016-06-25 04:30:00	0
0516-0040	2016-06-25 04:45:00	0
0516-0040	2016-06-25 05:00:00	0
0516-0040	2016-06-25 05:15:00	0
0516-0040	2016-06-25 05:30:00	52
0516-0040	2016-06-25 05:45:00	372
0516-0040	2016-06-25 06:00:00	1572
0516-0040	2016-06-25 06:15:00	1508
0516-0040	2016-06-25 06:30:00	1570
0516-0040	2016-06-25 06:45:00	1430
0516-0040	2016-06-25 07:00:00	350
0516-0040	2016-06-25 07:15:00	134
0516-0040	2016-06-25 07:30:00	48
0516-0040	2016-06-25 07:45:00	486
0516-0040	2016-06-25 08:00:00	129
0516-0040	2016-06-25 08:15:00	185
0516-0040	2016-06-25 08:30:00	0
0516-0040	2016-06-25 08:45:00	206
0516-0040	2016-06-25 09:00:00	391
0516-0040	2016-06-25 09:15:00	293
0516-0040	2016-06-25 09:30:00	508
0516-0040	2016-06-25 09:45:00	428
0516-0040	2016-06-25 10:00:00	277
0516-0040	2016-06-25 10:15:00	166
0516-0040	2016-06-25 10:30:00	321
0516-0040	2016-06-25 10:45:00	152
0516-0040	2016-06-25 11:00:00	250
0516-0040	2016-06-25 11:15:00	179
0516-0040	2016-06-25 11:30:00	156
0516-0040	2016-06-25 11:45:00	28
0516-0040	2016-06-25 12:00:00	132
0516-0040	2016-06-25 12:15:00	397
0516-0040	2016-06-25 12:30:00	165
0516-0040	2016-06-25 12:45:00	197
0516-0040	2016-06-25 13:00:00	98
0516-0040	2016-06-25 13:15:00	39
0516-0040	2016-06-25 13:30:00	86
0516-0040	2016-06-25 13:45:00	76
0516-0040	2016-06-25 14:00:00	111
0516-0040	2016-06-25 14:15:00	72
0516-0040	2016-06-25 14:30:00	76
0516-0040	2016-06-25 14:45:00	46
0516-0040	2016-06-25 15:00:00	81
0516-0040	2016-06-25 15:15:00	73
0516-0040	2016-06-25 15:30:00	72
0516-0040	2016-06-25 15:45:00	48
0516-0040	2016-06-25 16:00:00	56
0516-0040	2016-06-25 16:15:00	77
0516-0040	2016-06-25 16:30:00	63
0516-0040	2016-06-25 16:45:00	135
0516-0040	2016-06-25 17:00:00	104
0516-0040	2016-06-25 17:15:00	87
0516-0040	2016-06-25 17:30:00	57
0516-0040	2016-06-25 17:45:00	66
0516-0040	2016-06-25 18:00:00	110
0516-0040	2016-06-25 18:15:00	477
0516-0040	2016-06-25 18:30:00	494
0516-0040	2016-06-25 18:45:00	271
0516-0040	2016-06-25 19:00:00	38
0516-0040	2016-06-25 19:15:00	90
0516-0040	2016-06-25 19:30:00	90
0516-0040	2016-06-25 19:45:00	163
0516-0040	2016-06-25 20:00:00	43
0516-0040	2016-06-25 20:15:00	84
0516-0040	2016-06-25 20:30:00	32
0516-0040	2016-06-25 20:45:00	96
0516-0040	2016-06-25 21:00:00	530
0516-0040	2016-06-25 21:15:00	230
0516-0040	2016-06-25 21:30:00	709
0516-0040	2016-06-25 21:45:00	96
0516-0040	2016-06-25 22:00:00	56
0516-0040	2016-06-25 22:15:00	26
0516-0040	2016-06-25 22:30:00	40
0516-0040	2016-06-25 22:45:00	52
0516-0040	2016-06-25 23:00:00	0
0516-0040	2016-06-25 23:15:00	34
0516-0040	2016-06-25 23:30:00	17
0516-0040	2016-06-25 23:45:00	0
0516-0040	2016-06-26 00:00:00	21
0516-0040	2016-06-26 00:15:00	0
0516-0040	2016-06-26 00:30:00	0
0516-0040	2016-06-26 00:45:00	0
0516-0040	2016-06-26 01:00:00	0
0516-0040	2016-06-26 01:15:00	0
0516-0040	2016-06-26 01:30:00	29
0516-0040	2016-06-26 01:45:00	11
0516-0040	2016-06-26 02:00:00	53
0516-0040	2016-06-26 02:15:00	0
0516-0040	2016-06-26 02:30:00	0
0516-0040	2016-06-26 02:45:00	14
0516-0040	2016-06-26 03:00:00	0
0516-0040	2016-06-26 03:15:00	0
0516-0040	2016-06-26 03:30:00	0
0516-0040	2016-06-26 03:45:00	0
0516-0040	2016-06-26 04:00:00	0
0516-0040	2016-06-26 04:15:00	0
0516-0040	2016-06-26 04:30:00	0
0516-0040	2016-06-26 04:45:00	0
0516-0040	2016-06-26 05:00:00	0
0516-0040	2016-06-26 05:15:00	0
0516-0040	2016-06-26 05:30:00	0
0516-0040	2016-06-26 05:45:00	0
0516-0040	2016-06-26 06:00:00	0
0516-0040	2016-06-26 06:15:00	0
0516-0040	2016-06-26 06:30:00	0
0516-0040	2016-06-26 06:45:00	6
0516-0040	2016-06-26 07:00:00	240
0516-0040	2016-06-26 07:15:00	495
0516-0040	2016-06-26 07:30:00	399
0516-0040	2016-06-26 07:45:00	240
0516-0040	2016-06-26 08:00:00	188
0516-0040	2016-06-26 08:15:00	355
0516-0040	2016-06-26 08:30:00	133
0516-0040	2016-06-26 08:45:00	136
0516-0040	2016-06-26 09:00:00	78
0516-0040	2016-06-26 09:15:00	94
0516-0040	2016-06-26 09:30:00	103
0516-0040	2016-06-26 09:45:00	55
0516-0040	2016-06-26 10:00:00	45
0516-0040	2016-06-26 10:15:00	37
0516-0040	2016-06-26 10:30:00	90
0516-0040	2016-06-26 10:45:00	121
0516-0040	2016-06-26 11:00:00	138
0516-0040	2016-06-26 11:15:00	134
0516-0040	2016-06-26 11:30:00	119
0516-0040	2016-06-26 11:45:00	119
0516-0040	2016-06-26 12:00:00	96
0516-0040	2016-06-26 12:15:00	79
0516-0040	2016-06-26 12:30:00	140
0516-0040	2016-06-26 12:45:00	68
0516-0040	2016-06-26 13:00:00	77
0516-0040	2016-06-26 13:15:00	74
0516-0040	2016-06-26 13:30:00	174
0516-0040	2016-06-26 13:45:00	52
0516-0040	2016-06-26 14:00:00	101
0516-0040	2016-06-26 14:15:00	219
0516-0040	2016-06-26 14:30:00	526
0516-0040	2016-06-26 14:45:00	595
0516-0040	2016-06-26 15:00:00	263
0516-0040	2016-06-26 15:15:00	342
0516-0040	2016-06-26 15:30:00	570
0516-0040	2016-06-26 15:45:00	13
0516-0040	2016-06-26 16:00:00	4
0516-0040	2016-06-26 16:15:00	7
0516-0040	2016-06-26 16:30:00	434
0516-0040	2016-06-26 16:45:00	68
0516-0040	2016-06-26 17:00:00	98
0516-0040	2016-06-26 17:15:00	199
0516-0040	2016-06-26 17:30:00	108
0516-0040	2016-06-26 17:45:00	329
0516-0040	2016-06-26 18:00:00	106
0516-0040	2016-06-26 18:15:00	211
0516-0040	2016-06-26 18:30:00	921
0516-0040	2016-06-26 18:45:00	62
0516-0040	2016-06-26 19:00:00	16
0516-0040	2016-06-26 19:15:00	0
0516-0040	2016-06-26 19:30:00	265
0516-0040	2016-06-26 19:45:00	336
0516-0040	2016-06-26 20:00:00	256
0516-0040	2016-06-26 20:15:00	14
0516-0040	2016-06-26 20:30:00	408
0516-0040	2016-06-26 20:45:00	8
0516-0040	2016-06-26 21:00:00	73
0516-0040	2016-06-26 21:15:00	0
0516-0040	2016-06-26 21:30:00	6
0516-0040	2016-06-26 21:45:00	14
0516-0040	2016-06-26 22:00:00	46
0516-0040	2016-06-26 22:15:00	7
0516-0040	2016-06-26 22:30:00	0
0516-0040	2016-06-26 22:45:00	0
0516-0040	2016-06-26 23:00:00	0
0516-0040	2016-06-26 23:15:00	6
0516-0040	2016-06-26 23:30:00	0
0516-0040	2016-06-26 23:45:00	0
0516-0040	2016-06-27 00:00:00	0
0516-0040	2016-06-27 00:15:00	0
0516-0040	2016-06-27 00:30:00	0
0516-0040	2016-06-27 00:45:00	0
0516-0040	2016-06-27 01:00:00	0
0516-0040	2016-06-27 01:15:00	0
0516-0040	2016-06-27 01:30:00	0
0516-0040	2016-06-27 01:45:00	0
0516-0040	2016-06-27 02:00:00	0
0516-0040	2016-06-27 02:15:00	0
0516-0040	2016-06-27 02:30:00	0
0516-0040	2016-06-27 02:45:00	0
0516-0040	2016-06-27 03:00:00	0
0516-0040	2016-06-27 03:15:00	33
0516-0040	2016-06-27 03:30:00	0
0516-0040	2016-06-27 03:45:00	0
0516-0040	2016-06-27 04:00:00	0
0516-0040	2016-06-27 04:15:00	0
0516-0040	2016-06-27 04:30:00	0
0516-0040	2016-06-27 04:45:00	0
0516-0040	2016-06-27 05:00:00	21
0516-0040	2016-06-27 05:15:00	875
0516-0040	2016-06-27 05:30:00	1951
0516-0040	2016-06-27 05:45:00	1635
0516-0040	2016-06-27 06:00:00	1656
0516-0040	2016-06-27 06:15:00	792
0516-0040	2016-06-27 06:30:00	30
0516-0040	2016-06-27 06:45:00	45
0516-0040	2016-06-27 07:00:00	278
0516-0040	2016-06-27 07:15:00	562
0516-0040	2016-06-27 07:30:00	199
0516-0040	2016-06-27 07:45:00	409
0516-0040	2016-06-27 08:00:00	162
0516-0040	2016-06-27 08:15:00	222
0516-0040	2016-06-27 08:30:00	71
0516-0040	2016-06-27 08:45:00	92
0516-0040	2016-06-27 09:00:00	103
0516-0040	2016-06-27 09:15:00	104
0516-0040	2016-06-27 09:30:00	110
0516-0040	2016-06-27 09:45:00	104
0516-0040	2016-06-27 10:00:00	81
0516-0040	2016-06-27 10:15:00	133
0516-0040	2016-06-27 10:30:00	54
0516-0040	2016-06-27 10:45:00	163
0516-0040	2016-06-27 11:00:00	96
0516-0040	2016-06-27 11:15:00	10
0516-0040	2016-06-27 11:30:00	71
0516-0040	2016-06-27 11:45:00	92
0516-0040	2016-06-27 12:00:00	69
0516-0040	2016-06-27 12:15:00	71
0516-0040	2016-06-27 12:30:00	133
0516-0040	2016-06-27 12:45:00	52
0516-0040	2016-06-27 13:00:00	109
0516-0040	2016-06-27 13:15:00	286
0516-0040	2016-06-27 13:30:00	475
0516-0040	2016-06-27 13:45:00	8
0516-0040	2016-06-27 14:00:00	57
0516-0040	2016-06-27 14:15:00	71
0516-0040	2016-06-27 14:30:00	55
0516-0040	2016-06-27 14:45:00	90
0516-0040	2016-06-27 15:00:00	102
0516-0040	2016-06-27 15:15:00	98
0516-0040	2016-06-27 15:30:00	91
0516-0040	2016-06-27 15:45:00	134
0516-0040	2016-06-27 16:00:00	42
0516-0040	2016-06-27 16:15:00	470
0516-0040	2016-06-27 16:30:00	386
0516-0040	2016-06-27 16:45:00	618
0516-0040	2016-06-27 17:00:00	25
0516-0040	2016-06-27 17:15:00	7
0516-0040	2016-06-27 17:30:00	727
0516-0040	2016-06-27 17:45:00	902
0516-0040	2016-06-27 18:00:00	493
0516-0040	2016-06-27 18:15:00	7
0516-0040	2016-06-27 18:30:00	20
0516-0040	2016-06-27 18:45:00	180
0516-0040	2016-06-27 19:00:00	24
0516-0040	2016-06-27 19:15:00	27
0516-0040	2016-06-27 19:30:00	92
0516-0040	2016-06-27 19:45:00	162
0516-0040	2016-06-27 20:00:00	0
0516-0040	2016-06-27 20:15:00	0
0516-0040	2016-06-27 20:30:00	72
0516-0040	2016-06-27 20:45:00	14
0516-0040	2016-06-27 21:00:00	78
0516-0040	2016-06-27 21:15:00	22
0516-0040	2016-06-27 21:30:00	27
0516-0040	2016-06-27 21:45:00	40
0516-0040	2016-06-27 22:00:00	101
0516-0040	2016-06-27 22:15:00	45
0516-0040	2016-06-27 22:30:00	0
0516-0040	2016-06-27 22:45:00	0
0516-0040	2016-06-27 23:00:00	0
0516-0040	2016-06-27 23:15:00	0
0516-0040	2016-06-27 23:30:00	0
0516-0040	2016-06-27 23:45:00	0
0516-0040	2016-06-28 00:00:00	0
0516-0040	2016-06-28 00:15:00	0
0516-0040	2016-06-28 00:30:00	0
0516-0040	2016-06-28 00:45:00	0
0516-0040	2016-06-28 01:00:00	7
0516-0040	2016-06-28 01:15:00	0
0516-0040	2016-06-28 01:30:00	0
0516-0040	2016-06-28 01:45:00	0
0516-0040	2016-06-28 02:00:00	0
0516-0040	2016-06-28 02:15:00	0
0516-0040	2016-06-28 02:30:00	0
0516-0040	2016-06-28 02:45:00	0
0516-0040	2016-06-28 03:00:00	64
0516-0040	2016-06-28 03:15:00	25
0516-0040	2016-06-28 03:30:00	4
0516-0040	2016-06-28 03:45:00	27
0516-0040	2016-06-28 04:00:00	5
0516-0040	2016-06-28 04:15:00	0
0516-0040	2016-06-28 04:30:00	28
0516-0040	2016-06-28 04:45:00	36
0516-0040	2016-06-28 05:00:00	0
0516-0040	2016-06-28 05:15:00	0
0516-0040	2016-06-28 05:30:00	0
0516-0040	2016-06-28 05:45:00	0
0516-0040	2016-06-28 06:00:00	0
0516-0040	2016-06-28 06:15:00	6
0516-0040	2016-06-28 06:30:00	0
0516-0040	2016-06-28 06:45:00	0
0516-0040	2016-06-28 07:00:00	0
0516-0040	2016-06-28 07:15:00	0
0516-0040	2016-06-28 07:30:00	0
0516-0040	2016-06-28 07:45:00	94
0516-0040	2016-06-28 08:00:00	0
0516-0040	2016-06-28 08:15:00	0
0516-0040	2016-06-28 08:30:00	694
0516-0040	2016-06-28 08:45:00	24
0516-0040	2016-06-28 09:00:00	0
0516-0040	2016-06-28 09:15:00	957
0516-0040	2016-06-28 09:30:00	1344
0516-0040	2016-06-28 09:45:00	6
0516-0040	2016-06-28 10:00:00	0
0516-0040	2016-06-28 10:15:00	0
0516-0040	2016-06-28 10:30:00	0
0516-0040	2016-06-28 10:45:00	0
0516-0040	2016-06-28 11:00:00	0
0516-0040	2016-06-28 11:15:00	0
0516-0040	2016-06-28 11:30:00	0
0516-0040	2016-06-28 11:45:00	0
0516-0040	2016-06-28 12:00:00	0
0516-0040	2016-06-28 12:15:00	0
0516-0040	2016-06-28 12:30:00	0
0516-0040	2016-06-28 12:45:00	0
0516-0040	2016-06-28 13:00:00	0
0516-0040	2016-06-28 13:15:00	4
0516-0040	2016-06-28 13:30:00	0
0516-0040	2016-06-28 13:45:00	0
0516-0040	2016-06-28 14:00:00	0
0516-0040	2016-06-28 14:15:00	0
0516-0040	2016-06-28 14:30:00	549
0516-0040	2016-06-28 14:45:00	782
0516-0040	2016-06-28 15:00:00	101
0516-0040	2016-06-28 15:15:00	0
0516-0040	2016-06-28 15:30:00	0
0516-0040	2016-06-28 15:45:00	0
0516-0040	2016-06-28 16:00:00	0
0516-0040	2016-06-28 16:15:00	0
0516-0040	2016-06-28 16:30:00	0
0516-0040	2016-06-28 16:45:00	0
0516-0040	2016-06-28 17:00:00	0
0516-0040	2016-06-28 17:15:00	0
0516-0040	2016-06-28 17:30:00	0
0516-0040	2016-06-28 17:45:00	0
0516-0040	2016-06-28 18:00:00	0
0516-0040	2016-06-28 18:15:00	0
0516-0040	2016-06-28 18:30:00	0
0516-0040	2016-06-28 18:45:00	0
0516-0040	2016-06-28 19:00:00	0
0516-0040	2016-06-28 19:15:00	0
0516-0040	2016-06-28 19:30:00	0
0516-0040	2016-06-28 19:45:00	0
0516-0040	2016-06-28 20:00:00	0
0516-0040	2016-06-28 20:15:00	0
0516-0040	2016-06-28 20:30:00	0
0516-0040	2016-06-28 20:45:00	0
0516-0040	2016-06-28 21:00:00	0
0516-0040	2016-06-28 21:15:00	0
0516-0040	2016-06-28 21:30:00	0
0516-0040	2016-06-28 21:45:00	0
0516-0040	2016-06-28 22:00:00	0
0516-0040	2016-06-28 22:15:00	0
0516-0040	2016-06-28 22:30:00	0
0516-0040	2016-06-28 22:45:00	0
0516-0040	2016-06-28 23:00:00	0
0516-0040	2016-06-28 23:15:00	0
0516-0040	2016-06-28 23:30:00	0
0516-0040	2016-06-28 23:45:00	0
