## Supplementary Data 2 for "Digital phenotyping by consumer wearables identifies sleep-associated markers of cardiovascular disease risk and biological aging": ActivityTable_0516-0041-NHC.tsv

0516-0041	2016-06-13 00:00:00	0
0516-0041	2016-06-13 00:15:00	0
0516-0041	2016-06-13 00:30:00	0
0516-0041	2016-06-13 00:45:00	0
0516-0041	2016-06-13 01:00:00	0
0516-0041	2016-06-13 01:15:00	0
0516-0041	2016-06-13 01:30:00	0
0516-0041	2016-06-13 01:45:00	0
0516-0041	2016-06-13 02:00:00	0
0516-0041	2016-06-13 02:15:00	0
0516-0041	2016-06-13 02:30:00	0
0516-0041	2016-06-13 02:45:00	0
0516-0041	2016-06-13 03:00:00	0
0516-0041	2016-06-13 03:15:00	0
0516-0041	2016-06-13 03:30:00	0
0516-0041	2016-06-13 03:45:00	0
0516-0041	2016-06-13 04:00:00	0
0516-0041	2016-06-13 04:15:00	0
0516-0041	2016-06-13 04:30:00	0
0516-0041	2016-06-13 04:45:00	0
0516-0041	2016-06-13 05:00:00	0
0516-0041	2016-06-13 05:15:00	0
0516-0041	2016-06-13 05:30:00	0
0516-0041	2016-06-13 05:45:00	0
0516-0041	2016-06-13 06:00:00	0
0516-0041	2016-06-13 06:15:00	0
0516-0041	2016-06-13 06:30:00	0
0516-0041	2016-06-13 06:45:00	0
0516-0041	2016-06-13 07:00:00	0
0516-0041	2016-06-13 07:15:00	0
0516-0041	2016-06-13 07:30:00	0
0516-0041	2016-06-13 07:45:00	0
0516-0041	2016-06-13 08:00:00	0
0516-0041	2016-06-13 08:15:00	0
0516-0041	2016-06-13 08:30:00	0
0516-0041	2016-06-13 08:45:00	0
0516-0041	2016-06-13 09:00:00	0
0516-0041	2016-06-13 09:15:00	0
0516-0041	2016-06-13 09:30:00	0
0516-0041	2016-06-13 09:45:00	0
0516-0041	2016-06-13 10:00:00	0
0516-0041	2016-06-13 10:15:00	0
0516-0041	2016-06-13 10:30:00	0
0516-0041	2016-06-13 10:45:00	0
0516-0041	2016-06-13 11:00:00	0
0516-0041	2016-06-13 11:15:00	0
0516-0041	2016-06-13 11:30:00	0
0516-0041	2016-06-13 11:45:00	0
0516-0041	2016-06-13 12:00:00	0
0516-0041	2016-06-13 12:15:00	0
0516-0041	2016-06-13 12:30:00	0
0516-0041	2016-06-13 12:45:00	0
0516-0041	2016-06-13 13:00:00	0
0516-0041	2016-06-13 13:15:00	0
0516-0041	2016-06-13 13:30:00	0
0516-0041	2016-06-13 13:45:00	0
0516-0041	2016-06-13 14:00:00	0
0516-0041	2016-06-13 14:15:00	0
0516-0041	2016-06-13 14:30:00	0
0516-0041	2016-06-13 14:45:00	0
0516-0041	2016-06-13 15:00:00	0
0516-0041	2016-06-13 15:15:00	0
0516-0041	2016-06-13 15:30:00	0
0516-0041	2016-06-13 15:45:00	0
0516-0041	2016-06-13 16:00:00	0
0516-0041	2016-06-13 16:15:00	0
0516-0041	2016-06-13 16:30:00	0
0516-0041	2016-06-13 16:45:00	0
0516-0041	2016-06-13 17:00:00	0
0516-0041	2016-06-13 17:15:00	0
0516-0041	2016-06-13 17:30:00	0
0516-0041	2016-06-13 17:45:00	0
0516-0041	2016-06-13 18:00:00	0
0516-0041	2016-06-13 18:15:00	0
0516-0041	2016-06-13 18:30:00	0
0516-0041	2016-06-13 18:45:00	0
0516-0041	2016-06-13 19:00:00	0
0516-0041	2016-06-13 19:15:00	0
0516-0041	2016-06-13 19:30:00	0
0516-0041	2016-06-13 19:45:00	0
0516-0041	2016-06-13 20:00:00	0
0516-0041	2016-06-13 20:15:00	0
0516-0041	2016-06-13 20:30:00	0
0516-0041	2016-06-13 20:45:00	0
0516-0041	2016-06-13 21:00:00	0
0516-0041	2016-06-13 21:15:00	0
0516-0041	2016-06-13 21:30:00	0
0516-0041	2016-06-13 21:45:00	0
0516-0041	2016-06-13 22:00:00	0
0516-0041	2016-06-13 22:15:00	0
0516-0041	2016-06-13 22:30:00	0
0516-0041	2016-06-13 22:45:00	0
0516-0041	2016-06-13 23:00:00	0
0516-0041	2016-06-13 23:15:00	0
0516-0041	2016-06-13 23:30:00	0
0516-0041	2016-06-13 23:45:00	0
0516-0041	2016-06-14 00:00:00	0
0516-0041	2016-06-14 00:15:00	0
0516-0041	2016-06-14 00:30:00	0
0516-0041	2016-06-14 00:45:00	0
0516-0041	2016-06-14 01:00:00	0
0516-0041	2016-06-14 01:15:00	0
0516-0041	2016-06-14 01:30:00	0
0516-0041	2016-06-14 01:45:00	0
0516-0041	2016-06-14 02:00:00	0
0516-0041	2016-06-14 02:15:00	0
0516-0041	2016-06-14 02:30:00	0
0516-0041	2016-06-14 02:45:00	0
0516-0041	2016-06-14 03:00:00	0
0516-0041	2016-06-14 03:15:00	0
0516-0041	2016-06-14 03:30:00	0
0516-0041	2016-06-14 03:45:00	0
0516-0041	2016-06-14 04:00:00	0
0516-0041	2016-06-14 04:15:00	0
0516-0041	2016-06-14 04:30:00	0
0516-0041	2016-06-14 04:45:00	0
0516-0041	2016-06-14 05:00:00	0
0516-0041	2016-06-14 05:15:00	0
0516-0041	2016-06-14 05:30:00	0
0516-0041	2016-06-14 05:45:00	0
0516-0041	2016-06-14 06:00:00	0
0516-0041	2016-06-14 06:15:00	0
0516-0041	2016-06-14 06:30:00	0
0516-0041	2016-06-14 06:45:00	0
0516-0041	2016-06-14 07:00:00	0
0516-0041	2016-06-14 07:15:00	0
0516-0041	2016-06-14 07:30:00	0
0516-0041	2016-06-14 07:45:00	0
0516-0041	2016-06-14 08:00:00	0
0516-0041	2016-06-14 08:15:00	0
0516-0041	2016-06-14 08:30:00	0
0516-0041	2016-06-14 08:45:00	0
0516-0041	2016-06-14 09:00:00	0
0516-0041	2016-06-14 09:15:00	0
0516-0041	2016-06-14 09:30:00	0
0516-0041	2016-06-14 09:45:00	0
0516-0041	2016-06-14 10:00:00	0
0516-0041	2016-06-14 10:15:00	0
0516-0041	2016-06-14 10:30:00	0
0516-0041	2016-06-14 10:45:00	0
0516-0041	2016-06-14 11:00:00	0
0516-0041	2016-06-14 11:15:00	0
0516-0041	2016-06-14 11:30:00	0
0516-0041	2016-06-14 11:45:00	0
0516-0041	2016-06-14 12:00:00	0
0516-0041	2016-06-14 12:15:00	0
0516-0041	2016-06-14 12:30:00	0
0516-0041	2016-06-14 12:45:00	0
0516-0041	2016-06-14 13:00:00	0
0516-0041	2016-06-14 13:15:00	0
0516-0041	2016-06-14 13:30:00	0
0516-0041	2016-06-14 13:45:00	0
0516-0041	2016-06-14 14:00:00	0
0516-0041	2016-06-14 14:15:00	0
0516-0041	2016-06-14 14:30:00	0
0516-0041	2016-06-14 14:45:00	0
0516-0041	2016-06-14 15:00:00	0
0516-0041	2016-06-14 15:15:00	0
0516-0041	2016-06-14 15:30:00	0
0516-0041	2016-06-14 15:45:00	0
0516-0041	2016-06-14 16:00:00	0
0516-0041	2016-06-14 16:15:00	0
0516-0041	2016-06-14 16:30:00	0
0516-0041	2016-06-14 16:45:00	0
0516-0041	2016-06-14 17:00:00	0
0516-0041	2016-06-14 17:15:00	0
0516-0041	2016-06-14 17:30:00	0
0516-0041	2016-06-14 17:45:00	0
0516-0041	2016-06-14 18:00:00	0
0516-0041	2016-06-14 18:15:00	0
0516-0041	2016-06-14 18:30:00	0
0516-0041	2016-06-14 18:45:00	0
0516-0041	2016-06-14 19:00:00	0
0516-0041	2016-06-14 19:15:00	0
0516-0041	2016-06-14 19:30:00	0
0516-0041	2016-06-14 19:45:00	0
0516-0041	2016-06-14 20:00:00	0
0516-0041	2016-06-14 20:15:00	0
0516-0041	2016-06-14 20:30:00	0
0516-0041	2016-06-14 20:45:00	0
0516-0041	2016-06-14 21:00:00	0
0516-0041	2016-06-14 21:15:00	0
0516-0041	2016-06-14 21:30:00	0
0516-0041	2016-06-14 21:45:00	0
0516-0041	2016-06-14 22:00:00	0
0516-0041	2016-06-14 22:15:00	0
0516-0041	2016-06-14 22:30:00	0
0516-0041	2016-06-14 22:45:00	0
0516-0041	2016-06-14 23:00:00	0
0516-0041	2016-06-14 23:15:00	0
0516-0041	2016-06-14 23:30:00	0
0516-0041	2016-06-14 23:45:00	0
0516-0041	2016-06-15 00:00:00	0
0516-0041	2016-06-15 00:15:00	0
0516-0041	2016-06-15 00:30:00	0
0516-0041	2016-06-15 00:45:00	0
0516-0041	2016-06-15 01:00:00	0
0516-0041	2016-06-15 01:15:00	0
0516-0041	2016-06-15 01:30:00	0
0516-0041	2016-06-15 01:45:00	0
0516-0041	2016-06-15 02:00:00	0
0516-0041	2016-06-15 02:15:00	0
0516-0041	2016-06-15 02:30:00	0
0516-0041	2016-06-15 02:45:00	0
0516-0041	2016-06-15 03:00:00	0
0516-0041	2016-06-15 03:15:00	0
0516-0041	2016-06-15 03:30:00	0
0516-0041	2016-06-15 03:45:00	0
0516-0041	2016-06-15 04:00:00	0
0516-0041	2016-06-15 04:15:00	0
0516-0041	2016-06-15 04:30:00	0
0516-0041	2016-06-15 04:45:00	0
0516-0041	2016-06-15 05:00:00	0
0516-0041	2016-06-15 05:15:00	0
0516-0041	2016-06-15 05:30:00	0
0516-0041	2016-06-15 05:45:00	0
0516-0041	2016-06-15 06:00:00	0
0516-0041	2016-06-15 06:15:00	0
0516-0041	2016-06-15 06:30:00	0
0516-0041	2016-06-15 06:45:00	0
0516-0041	2016-06-15 07:00:00	0
0516-0041	2016-06-15 07:15:00	0
0516-0041	2016-06-15 07:30:00	0
0516-0041	2016-06-15 07:45:00	0
0516-0041	2016-06-15 08:00:00	0
0516-0041	2016-06-15 08:15:00	0
0516-0041	2016-06-15 08:30:00	0
0516-0041	2016-06-15 08:45:00	0
0516-0041	2016-06-15 09:00:00	0
0516-0041	2016-06-15 09:15:00	0
0516-0041	2016-06-15 09:30:00	0
0516-0041	2016-06-15 09:45:00	0
0516-0041	2016-06-15 10:00:00	0
0516-0041	2016-06-15 10:15:00	0
0516-0041	2016-06-15 10:30:00	0
0516-0041	2016-06-15 10:45:00	0
0516-0041	2016-06-15 11:00:00	0
0516-0041	2016-06-15 11:15:00	0
0516-0041	2016-06-15 11:30:00	0
0516-0041	2016-06-15 11:45:00	0
0516-0041	2016-06-15 12:00:00	0
0516-0041	2016-06-15 12:15:00	0
0516-0041	2016-06-15 12:30:00	32
0516-0041	2016-06-15 12:45:00	209
0516-0041	2016-06-15 13:00:00	424
0516-0041	2016-06-15 13:15:00	29
0516-0041	2016-06-15 13:30:00	332
0516-0041	2016-06-15 13:45:00	18
0516-0041	2016-06-15 14:00:00	221
0516-0041	2016-06-15 14:15:00	139
0516-0041	2016-06-15 14:30:00	6
0516-0041	2016-06-15 14:45:00	47
0516-0041	2016-06-15 15:00:00	87
0516-0041	2016-06-15 15:15:00	0
0516-0041	2016-06-15 15:30:00	0
0516-0041	2016-06-15 15:45:00	0
0516-0041	2016-06-15 16:00:00	13
0516-0041	2016-06-15 16:15:00	3
0516-0041	2016-06-15 16:30:00	0
0516-0041	2016-06-15 16:45:00	0
0516-0041	2016-06-15 17:00:00	0
0516-0041	2016-06-15 17:15:00	0
0516-0041	2016-06-15 17:30:00	0
0516-0041	2016-06-15 17:45:00	0
0516-0041	2016-06-15 18:00:00	0
0516-0041	2016-06-15 18:15:00	32
0516-0041	2016-06-15 18:30:00	192
0516-0041	2016-06-15 18:45:00	0
0516-0041	2016-06-15 19:00:00	0
0516-0041	2016-06-15 19:15:00	17
0516-0041	2016-06-15 19:30:00	40
0516-0041	2016-06-15 19:45:00	0
0516-0041	2016-06-15 20:00:00	112
0516-0041	2016-06-15 20:15:00	40
0516-0041	2016-06-15 20:30:00	25
0516-0041	2016-06-15 20:45:00	48
0516-0041	2016-06-15 21:00:00	144
0516-0041	2016-06-15 21:15:00	81
0516-0041	2016-06-15 21:30:00	5
0516-0041	2016-06-15 21:45:00	0
0516-0041	2016-06-15 22:00:00	0
0516-0041	2016-06-15 22:15:00	0
0516-0041	2016-06-15 22:30:00	0
0516-0041	2016-06-15 22:45:00	0
0516-0041	2016-06-15 23:00:00	0
0516-0041	2016-06-15 23:15:00	119
0516-0041	2016-06-15 23:30:00	31
0516-0041	2016-06-15 23:45:00	38
0516-0041	2016-06-16 00:00:00	50
0516-0041	2016-06-16 00:15:00	51
0516-0041	2016-06-16 00:30:00	16
0516-0041	2016-06-16 00:45:00	0
0516-0041	2016-06-16 01:00:00	6
0516-0041	2016-06-16 01:15:00	0
0516-0041	2016-06-16 01:30:00	0
0516-0041	2016-06-16 01:45:00	0
0516-0041	2016-06-16 02:00:00	24
0516-0041	2016-06-16 02:15:00	37
0516-0041	2016-06-16 02:30:00	15
0516-0041	2016-06-16 02:45:00	0
0516-0041	2016-06-16 03:00:00	0
0516-0041	2016-06-16 03:15:00	19
0516-0041	2016-06-16 03:30:00	0
0516-0041	2016-06-16 03:45:00	10
0516-0041	2016-06-16 04:00:00	27
0516-0041	2016-06-16 04:15:00	0
0516-0041	2016-06-16 04:30:00	0
0516-0041	2016-06-16 04:45:00	0
0516-0041	2016-06-16 05:00:00	0
0516-0041	2016-06-16 05:15:00	0
0516-0041	2016-06-16 05:30:00	0
0516-0041	2016-06-16 05:45:00	0
0516-0041	2016-06-16 06:00:00	0
0516-0041	2016-06-16 06:15:00	7
0516-0041	2016-06-16 06:30:00	0
0516-0041	2016-06-16 06:45:00	0
0516-0041	2016-06-16 07:00:00	0
0516-0041	2016-06-16 07:15:00	0
0516-0041	2016-06-16 07:30:00	8
0516-0041	2016-06-16 07:45:00	7
0516-0041	2016-06-16 08:00:00	5
0516-0041	2016-06-16 08:15:00	0
0516-0041	2016-06-16 08:30:00	7
0516-0041	2016-06-16 08:45:00	0
0516-0041	2016-06-16 09:00:00	0
0516-0041	2016-06-16 09:15:00	0
0516-0041	2016-06-16 09:30:00	0
0516-0041	2016-06-16 09:45:00	11
0516-0041	2016-06-16 10:00:00	0
0516-0041	2016-06-16 10:15:00	0
0516-0041	2016-06-16 10:30:00	0
0516-0041	2016-06-16 10:45:00	0
0516-0041	2016-06-16 11:00:00	0
0516-0041	2016-06-16 11:15:00	0
0516-0041	2016-06-16 11:30:00	149
0516-0041	2016-06-16 11:45:00	9
0516-0041	2016-06-16 12:00:00	8
0516-0041	2016-06-16 12:15:00	89
0516-0041	2016-06-16 12:30:00	218
0516-0041	2016-06-16 12:45:00	451
0516-0041	2016-06-16 13:00:00	589
0516-0041	2016-06-16 13:15:00	677
0516-0041	2016-06-16 13:30:00	137
0516-0041	2016-06-16 13:45:00	0
0516-0041	2016-06-16 14:00:00	0
0516-0041	2016-06-16 14:15:00	0
0516-0041	2016-06-16 14:30:00	0
0516-0041	2016-06-16 14:45:00	316
0516-0041	2016-06-16 15:00:00	132
0516-0041	2016-06-16 15:15:00	247
0516-0041	2016-06-16 15:30:00	0
0516-0041	2016-06-16 15:45:00	0
0516-0041	2016-06-16 16:00:00	0
0516-0041	2016-06-16 16:15:00	0
0516-0041	2016-06-16 16:30:00	5
0516-0041	2016-06-16 16:45:00	8
0516-0041	2016-06-16 17:00:00	0
0516-0041	2016-06-16 17:15:00	0
0516-0041	2016-06-16 17:30:00	374
0516-0041	2016-06-16 17:45:00	425
0516-0041	2016-06-16 18:00:00	720
0516-0041	2016-06-16 18:15:00	232
0516-0041	2016-06-16 18:30:00	586
0516-0041	2016-06-16 18:45:00	172
0516-0041	2016-06-16 19:00:00	201
0516-0041	2016-06-16 19:15:00	73
0516-0041	2016-06-16 19:30:00	65
0516-0041	2016-06-16 19:45:00	59
0516-0041	2016-06-16 20:00:00	0
0516-0041	2016-06-16 20:15:00	0
0516-0041	2016-06-16 20:30:00	0
0516-0041	2016-06-16 20:45:00	78
0516-0041	2016-06-16 21:00:00	59
0516-0041	2016-06-16 21:15:00	31
0516-0041	2016-06-16 21:30:00	38
0516-0041	2016-06-16 21:45:00	0
0516-0041	2016-06-16 22:00:00	20
0516-0041	2016-06-16 22:15:00	34
0516-0041	2016-06-16 22:30:00	18
0516-0041	2016-06-16 22:45:00	15
0516-0041	2016-06-16 23:00:00	29
0516-0041	2016-06-16 23:15:00	0
0516-0041	2016-06-16 23:30:00	0
0516-0041	2016-06-16 23:45:00	0
0516-0041	2016-06-17 00:00:00	0
0516-0041	2016-06-17 00:15:00	0
0516-0041	2016-06-17 00:30:00	0
0516-0041	2016-06-17 00:45:00	0
0516-0041	2016-06-17 01:00:00	0
0516-0041	2016-06-17 01:15:00	0
0516-0041	2016-06-17 01:30:00	0
0516-0041	2016-06-17 01:45:00	23
0516-0041	2016-06-17 02:00:00	239
0516-0041	2016-06-17 02:15:00	114
0516-0041	2016-06-17 02:30:00	8
0516-0041	2016-06-17 02:45:00	0
0516-0041	2016-06-17 03:00:00	0
0516-0041	2016-06-17 03:15:00	0
0516-0041	2016-06-17 03:30:00	88
0516-0041	2016-06-17 03:45:00	0
0516-0041	2016-06-17 04:00:00	0
0516-0041	2016-06-17 04:15:00	0
0516-0041	2016-06-17 04:30:00	0
0516-0041	2016-06-17 04:45:00	0
0516-0041	2016-06-17 05:00:00	0
0516-0041	2016-06-17 05:15:00	0
0516-0041	2016-06-17 05:30:00	0
0516-0041	2016-06-17 05:45:00	0
0516-0041	2016-06-17 06:00:00	0
0516-0041	2016-06-17 06:15:00	0
0516-0041	2016-06-17 06:30:00	0
0516-0041	2016-06-17 06:45:00	14
0516-0041	2016-06-17 07:00:00	0
0516-0041	2016-06-17 07:15:00	7
0516-0041	2016-06-17 07:30:00	0
0516-0041	2016-06-17 07:45:00	0
0516-0041	2016-06-17 08:00:00	24
0516-0041	2016-06-17 08:15:00	0
0516-0041	2016-06-17 08:30:00	0
0516-0041	2016-06-17 08:45:00	0
0516-0041	2016-06-17 09:00:00	6
0516-0041	2016-06-17 09:15:00	0
0516-0041	2016-06-17 09:30:00	0
0516-0041	2016-06-17 09:45:00	0
0516-0041	2016-06-17 10:00:00	9
0516-0041	2016-06-17 10:15:00	7
0516-0041	2016-06-17 10:30:00	0
0516-0041	2016-06-17 10:45:00	0
0516-0041	2016-06-17 11:00:00	51
0516-0041	2016-06-17 11:15:00	0
0516-0041	2016-06-17 11:30:00	0
0516-0041	2016-06-17 11:45:00	0
0516-0041	2016-06-17 12:00:00	0
0516-0041	2016-06-17 12:15:00	0
0516-0041	2016-06-17 12:30:00	0
0516-0041	2016-06-17 12:45:00	0
0516-0041	2016-06-17 13:00:00	33
0516-0041	2016-06-17 13:15:00	42
0516-0041	2016-06-17 13:30:00	0
0516-0041	2016-06-17 13:45:00	0
0516-0041	2016-06-17 14:00:00	0
0516-0041	2016-06-17 14:15:00	19
0516-0041	2016-06-17 14:30:00	149
0516-0041	2016-06-17 14:45:00	0
0516-0041	2016-06-17 15:00:00	18
0516-0041	2016-06-17 15:15:00	36
0516-0041	2016-06-17 15:30:00	0
0516-0041	2016-06-17 15:45:00	0
0516-0041	2016-06-17 16:00:00	0
0516-0041	2016-06-17 16:15:00	16
0516-0041	2016-06-17 16:30:00	0
0516-0041	2016-06-17 16:45:00	0
0516-0041	2016-06-17 17:00:00	0
0516-0041	2016-06-17 17:15:00	106
0516-0041	2016-06-17 17:30:00	50
0516-0041	2016-06-17 17:45:00	0
0516-0041	2016-06-17 18:00:00	0
0516-0041	2016-06-17 18:15:00	0
0516-0041	2016-06-17 18:30:00	0
0516-0041	2016-06-17 18:45:00	0
0516-0041	2016-06-17 19:00:00	0
0516-0041	2016-06-17 19:15:00	0
0516-0041	2016-06-17 19:30:00	42
0516-0041	2016-06-17 19:45:00	47
0516-0041	2016-06-17 20:00:00	0
0516-0041	2016-06-17 20:15:00	0
0516-0041	2016-06-17 20:30:00	0
0516-0041	2016-06-17 20:45:00	0
0516-0041	2016-06-17 21:00:00	0
0516-0041	2016-06-17 21:15:00	5
0516-0041	2016-06-17 21:30:00	0
0516-0041	2016-06-17 21:45:00	135
0516-0041	2016-06-17 22:00:00	24
0516-0041	2016-06-17 22:15:00	57
0516-0041	2016-06-17 22:30:00	0
0516-0041	2016-06-17 22:45:00	0
0516-0041	2016-06-17 23:00:00	7
0516-0041	2016-06-17 23:15:00	13
0516-0041	2016-06-17 23:30:00	124
0516-0041	2016-06-17 23:45:00	86
0516-0041	2016-06-18 00:00:00	0
0516-0041	2016-06-18 00:15:00	0
0516-0041	2016-06-18 00:30:00	0
0516-0041	2016-06-18 00:45:00	0
0516-0041	2016-06-18 01:00:00	0
0516-0041	2016-06-18 01:15:00	42
0516-0041	2016-06-18 01:30:00	97
0516-0041	2016-06-18 01:45:00	27
0516-0041	2016-06-18 02:00:00	6
0516-0041	2016-06-18 02:15:00	0
0516-0041	2016-06-18 02:30:00	16
0516-0041	2016-06-18 02:45:00	79
0516-0041	2016-06-18 03:00:00	51
0516-0041	2016-06-18 03:15:00	0
0516-0041	2016-06-18 03:30:00	0
0516-0041	2016-06-18 03:45:00	0
0516-0041	2016-06-18 04:00:00	18
0516-0041	2016-06-18 04:15:00	0
0516-0041	2016-06-18 04:30:00	0
0516-0041	2016-06-18 04:45:00	0
0516-0041	2016-06-18 05:00:00	0
0516-0041	2016-06-18 05:15:00	0
0516-0041	2016-06-18 05:30:00	0
0516-0041	2016-06-18 05:45:00	0
0516-0041	2016-06-18 06:00:00	0
0516-0041	2016-06-18 06:15:00	0
0516-0041	2016-06-18 06:30:00	0
0516-0041	2016-06-18 06:45:00	0
0516-0041	2016-06-18 07:00:00	0
0516-0041	2016-06-18 07:15:00	0
0516-0041	2016-06-18 07:30:00	0
0516-0041	2016-06-18 07:45:00	0
0516-0041	2016-06-18 08:00:00	0
0516-0041	2016-06-18 08:15:00	59
0516-0041	2016-06-18 08:30:00	0
0516-0041	2016-06-18 08:45:00	0
0516-0041	2016-06-18 09:00:00	0
0516-0041	2016-06-18 09:15:00	0
0516-0041	2016-06-18 09:30:00	0
0516-0041	2016-06-18 09:45:00	0
0516-0041	2016-06-18 10:00:00	0
0516-0041	2016-06-18 10:15:00	0
0516-0041	2016-06-18 10:30:00	0
0516-0041	2016-06-18 10:45:00	0
0516-0041	2016-06-18 11:00:00	0
0516-0041	2016-06-18 11:15:00	0
0516-0041	2016-06-18 11:30:00	22
0516-0041	2016-06-18 11:45:00	0
0516-0041	2016-06-18 12:00:00	38
0516-0041	2016-06-18 12:15:00	25
0516-0041	2016-06-18 12:30:00	45
0516-0041	2016-06-18 12:45:00	85
0516-0041	2016-06-18 13:00:00	0
0516-0041	2016-06-18 13:15:00	44
0516-0041	2016-06-18 13:30:00	151
0516-0041	2016-06-18 13:45:00	0
0516-0041	2016-06-18 14:00:00	73
0516-0041	2016-06-18 14:15:00	8
0516-0041	2016-06-18 14:30:00	103
0516-0041	2016-06-18 14:45:00	138
0516-0041	2016-06-18 15:00:00	185
0516-0041	2016-06-18 15:15:00	36
0516-0041	2016-06-18 15:30:00	6
0516-0041	2016-06-18 15:45:00	44
0516-0041	2016-06-18 16:00:00	79
0516-0041	2016-06-18 16:15:00	117
0516-0041	2016-06-18 16:30:00	11
0516-0041	2016-06-18 16:45:00	235
0516-0041	2016-06-18 17:00:00	159
0516-0041	2016-06-18 17:15:00	19
0516-0041	2016-06-18 17:30:00	0
0516-0041	2016-06-18 17:45:00	29
0516-0041	2016-06-18 18:00:00	0
0516-0041	2016-06-18 18:15:00	6
0516-0041	2016-06-18 18:30:00	63
0516-0041	2016-06-18 18:45:00	330
0516-0041	2016-06-18 19:00:00	722
0516-0041	2016-06-18 19:15:00	103
0516-0041	2016-06-18 19:30:00	199
0516-0041	2016-06-18 19:45:00	18
0516-0041	2016-06-18 20:00:00	54
0516-0041	2016-06-18 20:15:00	0
0516-0041	2016-06-18 20:30:00	293
0516-0041	2016-06-18 20:45:00	336
0516-0041	2016-06-18 21:00:00	179
0516-0041	2016-06-18 21:15:00	522
0516-0041	2016-06-18 21:30:00	489
0516-0041	2016-06-18 21:45:00	315
0516-0041	2016-06-18 22:00:00	174
0516-0041	2016-06-18 22:15:00	74
0516-0041	2016-06-18 22:30:00	342
0516-0041	2016-06-18 22:45:00	547
0516-0041	2016-06-18 23:00:00	163
0516-0041	2016-06-18 23:15:00	0
0516-0041	2016-06-18 23:30:00	0
0516-0041	2016-06-18 23:45:00	32
0516-0041	2016-06-19 00:00:00	77
0516-0041	2016-06-19 00:15:00	402
0516-0041	2016-06-19 00:30:00	291
0516-0041	2016-06-19 00:45:00	0
0516-0041	2016-06-19 01:00:00	0
0516-0041	2016-06-19 01:15:00	0
0516-0041	2016-06-19 01:30:00	0
0516-0041	2016-06-19 01:45:00	0
0516-0041	2016-06-19 02:00:00	0
0516-0041	2016-06-19 02:15:00	0
0516-0041	2016-06-19 02:30:00	0
0516-0041	2016-06-19 02:45:00	0
0516-0041	2016-06-19 03:00:00	0
0516-0041	2016-06-19 03:15:00	0
0516-0041	2016-06-19 03:30:00	0
0516-0041	2016-06-19 03:45:00	0
0516-0041	2016-06-19 04:00:00	0
0516-0041	2016-06-19 04:15:00	0
0516-0041	2016-06-19 04:30:00	0
0516-0041	2016-06-19 04:45:00	0
0516-0041	2016-06-19 05:00:00	0
0516-0041	2016-06-19 05:15:00	0
0516-0041	2016-06-19 05:30:00	0
0516-0041	2016-06-19 05:45:00	0
0516-0041	2016-06-19 06:00:00	0
0516-0041	2016-06-19 06:15:00	0
0516-0041	2016-06-19 06:30:00	0
0516-0041	2016-06-19 06:45:00	0
0516-0041	2016-06-19 07:00:00	0
0516-0041	2016-06-19 07:15:00	0
0516-0041	2016-06-19 07:30:00	0
0516-0041	2016-06-19 07:45:00	0
0516-0041	2016-06-19 08:00:00	0
0516-0041	2016-06-19 08:15:00	0
0516-0041	2016-06-19 08:30:00	0
0516-0041	2016-06-19 08:45:00	0
0516-0041	2016-06-19 09:00:00	0
0516-0041	2016-06-19 09:15:00	0
0516-0041	2016-06-19 09:30:00	0
0516-0041	2016-06-19 09:45:00	0
0516-0041	2016-06-19 10:00:00	0
0516-0041	2016-06-19 10:15:00	0
0516-0041	2016-06-19 10:30:00	0
0516-0041	2016-06-19 10:45:00	0
0516-0041	2016-06-19 11:00:00	0
0516-0041	2016-06-19 11:15:00	0
0516-0041	2016-06-19 11:30:00	0
0516-0041	2016-06-19 11:45:00	0
0516-0041	2016-06-19 12:00:00	0
0516-0041	2016-06-19 12:15:00	0
0516-0041	2016-06-19 12:30:00	0
0516-0041	2016-06-19 12:45:00	6
0516-0041	2016-06-19 13:00:00	101
0516-0041	2016-06-19 13:15:00	17
0516-0041	2016-06-19 13:30:00	170
0516-0041	2016-06-19 13:45:00	0
0516-0041	2016-06-19 14:00:00	0
0516-0041	2016-06-19 14:15:00	0
0516-0041	2016-06-19 14:30:00	0
0516-0041	2016-06-19 14:45:00	11
0516-0041	2016-06-19 15:00:00	0
0516-0041	2016-06-19 15:15:00	11
0516-0041	2016-06-19 15:30:00	0
0516-0041	2016-06-19 15:45:00	0
0516-0041	2016-06-19 16:00:00	0
0516-0041	2016-06-19 16:15:00	9
0516-0041	2016-06-19 16:30:00	4
0516-0041	2016-06-19 16:45:00	0
0516-0041	2016-06-19 17:00:00	55
0516-0041	2016-06-19 17:15:00	0
0516-0041	2016-06-19 17:30:00	52
0516-0041	2016-06-19 17:45:00	0
0516-0041	2016-06-19 18:00:00	44
0516-0041	2016-06-19 18:15:00	57
0516-0041	2016-06-19 18:30:00	58
0516-0041	2016-06-19 18:45:00	49
0516-0041	2016-06-19 19:00:00	0
0516-0041	2016-06-19 19:15:00	0
0516-0041	2016-06-19 19:30:00	0
0516-0041	2016-06-19 19:45:00	0
0516-0041	2016-06-19 20:00:00	0
0516-0041	2016-06-19 20:15:00	0
0516-0041	2016-06-19 20:30:00	0
0516-0041	2016-06-19 20:45:00	0
0516-0041	2016-06-19 21:00:00	0
0516-0041	2016-06-19 21:15:00	0
0516-0041	2016-06-19 21:30:00	95
0516-0041	2016-06-19 21:45:00	9
0516-0041	2016-06-19 22:00:00	0
0516-0041	2016-06-19 22:15:00	7
0516-0041	2016-06-19 22:30:00	0
0516-0041	2016-06-19 22:45:00	10
0516-0041	2016-06-19 23:00:00	0
0516-0041	2016-06-19 23:15:00	54
0516-0041	2016-06-19 23:30:00	0
0516-0041	2016-06-19 23:45:00	0
0516-0041	2016-06-20 00:00:00	0
0516-0041	2016-06-20 00:15:00	56
0516-0041	2016-06-20 00:30:00	0
0516-0041	2016-06-20 00:45:00	0
0516-0041	2016-06-20 01:00:00	41
0516-0041	2016-06-20 01:15:00	0
0516-0041	2016-06-20 01:30:00	85
0516-0041	2016-06-20 01:45:00	101
0516-0041	2016-06-20 02:00:00	5
0516-0041	2016-06-20 02:15:00	6
0516-0041	2016-06-20 02:30:00	67
0516-0041	2016-06-20 02:45:00	0
0516-0041	2016-06-20 03:00:00	25
0516-0041	2016-06-20 03:15:00	0
0516-0041	2016-06-20 03:30:00	0
0516-0041	2016-06-20 03:45:00	10
0516-0041	2016-06-20 04:00:00	24
0516-0041	2016-06-20 04:15:00	0
0516-0041	2016-06-20 04:30:00	38
0516-0041	2016-06-20 04:45:00	26
0516-0041	2016-06-20 05:00:00	4
0516-0041	2016-06-20 05:15:00	0
0516-0041	2016-06-20 05:30:00	0
0516-0041	2016-06-20 05:45:00	0
0516-0041	2016-06-20 06:00:00	0
0516-0041	2016-06-20 06:15:00	0
0516-0041	2016-06-20 06:30:00	9
0516-0041	2016-06-20 06:45:00	0
0516-0041	2016-06-20 07:00:00	0
0516-0041	2016-06-20 07:15:00	0
0516-0041	2016-06-20 07:30:00	0
0516-0041	2016-06-20 07:45:00	0
0516-0041	2016-06-20 08:00:00	0
0516-0041	2016-06-20 08:15:00	0
0516-0041	2016-06-20 08:30:00	0
0516-0041	2016-06-20 08:45:00	0
0516-0041	2016-06-20 09:00:00	0
0516-0041	2016-06-20 09:15:00	0
0516-0041	2016-06-20 09:30:00	78
0516-0041	2016-06-20 09:45:00	16
0516-0041	2016-06-20 10:00:00	82
0516-0041	2016-06-20 10:15:00	50
0516-0041	2016-06-20 10:30:00	0
0516-0041	2016-06-20 10:45:00	23
0516-0041	2016-06-20 11:00:00	0
0516-0041	2016-06-20 11:15:00	12
0516-0041	2016-06-20 11:30:00	53
0516-0041	2016-06-20 11:45:00	0
0516-0041	2016-06-20 12:00:00	0
0516-0041	2016-06-20 12:15:00	0
0516-0041	2016-06-20 12:30:00	0
0516-0041	2016-06-20 12:45:00	10
0516-0041	2016-06-20 13:00:00	184
0516-0041	2016-06-20 13:15:00	363
0516-0041	2016-06-20 13:30:00	72
0516-0041	2016-06-20 13:45:00	191
0516-0041	2016-06-20 14:00:00	316
0516-0041	2016-06-20 14:15:00	0
0516-0041	2016-06-20 14:30:00	149
0516-0041	2016-06-20 14:45:00	127
0516-0041	2016-06-20 15:00:00	135
0516-0041	2016-06-20 15:15:00	72
0516-0041	2016-06-20 15:30:00	19
0516-0041	2016-06-20 15:45:00	85
0516-0041	2016-06-20 16:00:00	347
0516-0041	2016-06-20 16:15:00	581
0516-0041	2016-06-20 16:30:00	10
0516-0041	2016-06-20 16:45:00	0
0516-0041	2016-06-20 17:00:00	89
0516-0041	2016-06-20 17:15:00	564
0516-0041	2016-06-20 17:30:00	50
0516-0041	2016-06-20 17:45:00	144
0516-0041	2016-06-20 18:00:00	89
0516-0041	2016-06-20 18:15:00	438
0516-0041	2016-06-20 18:30:00	29
0516-0041	2016-06-20 18:45:00	252
0516-0041	2016-06-20 19:00:00	778
0516-0041	2016-06-20 19:15:00	426
0516-0041	2016-06-20 19:30:00	527
0516-0041	2016-06-20 19:45:00	590
0516-0041	2016-06-20 20:00:00	134
0516-0041	2016-06-20 20:15:00	167
0516-0041	2016-06-20 20:30:00	24
0516-0041	2016-06-20 20:45:00	9
0516-0041	2016-06-20 21:00:00	0
0516-0041	2016-06-20 21:15:00	96
0516-0041	2016-06-20 21:30:00	32
0516-0041	2016-06-20 21:45:00	0
0516-0041	2016-06-20 22:00:00	0
0516-0041	2016-06-20 22:15:00	0
0516-0041	2016-06-20 22:30:00	0
0516-0041	2016-06-20 22:45:00	0
0516-0041	2016-06-20 23:00:00	0
0516-0041	2016-06-20 23:15:00	91
0516-0041	2016-06-20 23:30:00	0
0516-0041	2016-06-20 23:45:00	0
0516-0041	2016-06-21 00:00:00	20
0516-0041	2016-06-21 00:15:00	108
0516-0041	2016-06-21 00:30:00	33
0516-0041	2016-06-21 00:45:00	0
0516-0041	2016-06-21 01:00:00	25
0516-0041	2016-06-21 01:15:00	0
0516-0041	2016-06-21 01:30:00	0
0516-0041	2016-06-21 01:45:00	0
0516-0041	2016-06-21 02:00:00	0
0516-0041	2016-06-21 02:15:00	0
0516-0041	2016-06-21 02:30:00	14
0516-0041	2016-06-21 02:45:00	11
0516-0041	2016-06-21 03:00:00	0
0516-0041	2016-06-21 03:15:00	0
0516-0041	2016-06-21 03:30:00	83
0516-0041	2016-06-21 03:45:00	49
0516-0041	2016-06-21 04:00:00	0
0516-0041	2016-06-21 04:15:00	29
0516-0041	2016-06-21 04:30:00	0
0516-0041	2016-06-21 04:45:00	0
0516-0041	2016-06-21 05:00:00	0
0516-0041	2016-06-21 05:15:00	0
0516-0041	2016-06-21 05:30:00	0
0516-0041	2016-06-21 05:45:00	0
0516-0041	2016-06-21 06:00:00	31
0516-0041	2016-06-21 06:15:00	0
0516-0041	2016-06-21 06:30:00	0
0516-0041	2016-06-21 06:45:00	0
0516-0041	2016-06-21 07:00:00	0
0516-0041	2016-06-21 07:15:00	0
0516-0041	2016-06-21 07:30:00	0
0516-0041	2016-06-21 07:45:00	0
0516-0041	2016-06-21 08:00:00	0
0516-0041	2016-06-21 08:15:00	0
0516-0041	2016-06-21 08:30:00	0
0516-0041	2016-06-21 08:45:00	0
0516-0041	2016-06-21 09:00:00	0
0516-0041	2016-06-21 09:15:00	0
0516-0041	2016-06-21 09:30:00	0
0516-0041	2016-06-21 09:45:00	0
0516-0041	2016-06-21 10:00:00	0
0516-0041	2016-06-21 10:15:00	0
0516-0041	2016-06-21 10:30:00	126
0516-0041	2016-06-21 10:45:00	172
0516-0041	2016-06-21 11:00:00	139
0516-0041	2016-06-21 11:15:00	183
0516-0041	2016-06-21 11:30:00	164
0516-0041	2016-06-21 11:45:00	247
0516-0041	2016-06-21 12:00:00	121
0516-0041	2016-06-21 12:15:00	259
0516-0041	2016-06-21 12:30:00	88
0516-0041	2016-06-21 12:45:00	479
0516-0041	2016-06-21 13:00:00	630
0516-0041	2016-06-21 13:15:00	258
0516-0041	2016-06-21 13:30:00	341
0516-0041	2016-06-21 13:45:00	639
0516-0041	2016-06-21 14:00:00	575
0516-0041	2016-06-21 14:15:00	0
0516-0041	2016-06-21 14:30:00	218
0516-0041	2016-06-21 14:45:00	328
0516-0041	2016-06-21 15:00:00	105
0516-0041	2016-06-21 15:15:00	30
0516-0041	2016-06-21 15:30:00	1033
0516-0041	2016-06-21 15:45:00	212
0516-0041	2016-06-21 16:00:00	59
0516-0041	2016-06-21 16:15:00	104
0516-0041	2016-06-21 16:30:00	85
0516-0041	2016-06-21 16:45:00	188
0516-0041	2016-06-21 17:00:00	640
0516-0041	2016-06-21 17:15:00	588
0516-0041	2016-06-21 17:30:00	1024
0516-0041	2016-06-21 17:45:00	55
0516-0041	2016-06-21 18:00:00	0
0516-0041	2016-06-21 18:15:00	0
0516-0041	2016-06-21 18:30:00	0
0516-0041	2016-06-21 18:45:00	0
0516-0041	2016-06-21 19:00:00	0
0516-0041	2016-06-21 19:15:00	0
0516-0041	2016-06-21 19:30:00	0
0516-0041	2016-06-21 19:45:00	0
0516-0041	2016-06-21 20:00:00	0
0516-0041	2016-06-21 20:15:00	0
0516-0041	2016-06-21 20:30:00	0
0516-0041	2016-06-21 20:45:00	0
0516-0041	2016-06-21 21:00:00	0
0516-0041	2016-06-21 21:15:00	0
0516-0041	2016-06-21 21:30:00	0
0516-0041	2016-06-21 21:45:00	0
0516-0041	2016-06-21 22:00:00	0
0516-0041	2016-06-21 22:15:00	0
0516-0041	2016-06-21 22:30:00	0
0516-0041	2016-06-21 22:45:00	0
0516-0041	2016-06-21 23:00:00	0
0516-0041	2016-06-21 23:15:00	0
0516-0041	2016-06-21 23:30:00	0
0516-0041	2016-06-21 23:45:00	0
