## Supplementary Data 2 for "Digital phenotyping by consumer wearables identifies sleep-associated markers of cardiovascular disease risk and biological aging": ActivityTable_0516-0042-NHC.tsv

0516-0042	2016-05-13 00:00:00	0
0516-0042	2016-05-13 00:15:00	0
0516-0042	2016-05-13 00:30:00	0
0516-0042	2016-05-13 00:45:00	0
0516-0042	2016-05-13 01:00:00	0
0516-0042	2016-05-13 01:15:00	0
0516-0042	2016-05-13 01:30:00	0
0516-0042	2016-05-13 01:45:00	0
0516-0042	2016-05-13 02:00:00	0
0516-0042	2016-05-13 02:15:00	0
0516-0042	2016-05-13 02:30:00	0
0516-0042	2016-05-13 02:45:00	0
0516-0042	2016-05-13 03:00:00	0
0516-0042	2016-05-13 03:15:00	0
0516-0042	2016-05-13 03:30:00	0
0516-0042	2016-05-13 03:45:00	0
0516-0042	2016-05-13 04:00:00	0
0516-0042	2016-05-13 04:15:00	0
0516-0042	2016-05-13 04:30:00	0
0516-0042	2016-05-13 04:45:00	0
0516-0042	2016-05-13 05:00:00	0
0516-0042	2016-05-13 05:15:00	0
0516-0042	2016-05-13 05:30:00	0
0516-0042	2016-05-13 05:45:00	0
0516-0042	2016-05-13 06:00:00	0
0516-0042	2016-05-13 06:15:00	0
0516-0042	2016-05-13 06:30:00	0
0516-0042	2016-05-13 06:45:00	0
0516-0042	2016-05-13 07:00:00	0
0516-0042	2016-05-13 07:15:00	0
0516-0042	2016-05-13 07:30:00	0
0516-0042	2016-05-13 07:45:00	0
0516-0042	2016-05-13 08:00:00	0
0516-0042	2016-05-13 08:15:00	0
0516-0042	2016-05-13 08:30:00	0
0516-0042	2016-05-13 08:45:00	0
0516-0042	2016-05-13 09:00:00	0
0516-0042	2016-05-13 09:15:00	0
0516-0042	2016-05-13 09:30:00	0
0516-0042	2016-05-13 09:45:00	0
0516-0042	2016-05-13 10:00:00	0
0516-0042	2016-05-13 10:15:00	0
0516-0042	2016-05-13 10:30:00	0
0516-0042	2016-05-13 10:45:00	0
0516-0042	2016-05-13 11:00:00	0
0516-0042	2016-05-13 11:15:00	0
0516-0042	2016-05-13 11:30:00	0
0516-0042	2016-05-13 11:45:00	0
0516-0042	2016-05-13 12:00:00	0
0516-0042	2016-05-13 12:15:00	4
0516-0042	2016-05-13 12:30:00	0
0516-0042	2016-05-13 12:45:00	0
0516-0042	2016-05-13 13:00:00	0
0516-0042	2016-05-13 13:15:00	0
0516-0042	2016-05-13 13:30:00	0
0516-0042	2016-05-13 13:45:00	0
0516-0042	2016-05-13 14:00:00	0
0516-0042	2016-05-13 14:15:00	0
0516-0042	2016-05-13 14:30:00	0
0516-0042	2016-05-13 14:45:00	0
0516-0042	2016-05-13 15:00:00	0
0516-0042	2016-05-13 15:15:00	0
0516-0042	2016-05-13 15:30:00	0
0516-0042	2016-05-13 15:45:00	0
0516-0042	2016-05-13 16:00:00	0
0516-0042	2016-05-13 16:15:00	0
0516-0042	2016-05-13 16:30:00	0
0516-0042	2016-05-13 16:45:00	0
0516-0042	2016-05-13 17:00:00	0
0516-0042	2016-05-13 17:15:00	0
0516-0042	2016-05-13 17:30:00	0
0516-0042	2016-05-13 17:45:00	0
0516-0042	2016-05-13 18:00:00	0
0516-0042	2016-05-13 18:15:00	0
0516-0042	2016-05-13 18:30:00	0
0516-0042	2016-05-13 18:45:00	0
0516-0042	2016-05-13 19:00:00	0
0516-0042	2016-05-13 19:15:00	0
0516-0042	2016-05-13 19:30:00	0
0516-0042	2016-05-13 19:45:00	0
0516-0042	2016-05-13 20:00:00	0
0516-0042	2016-05-13 20:15:00	0
0516-0042	2016-05-13 20:30:00	0
0516-0042	2016-05-13 20:45:00	0
0516-0042	2016-05-13 21:00:00	0
0516-0042	2016-05-13 21:15:00	0
0516-0042	2016-05-13 21:30:00	0
0516-0042	2016-05-13 21:45:00	0
0516-0042	2016-05-13 22:00:00	0
0516-0042	2016-05-13 22:15:00	0
0516-0042	2016-05-13 22:30:00	0
0516-0042	2016-05-13 22:45:00	0
0516-0042	2016-05-13 23:00:00	0
0516-0042	2016-05-13 23:15:00	0
0516-0042	2016-05-13 23:30:00	0
0516-0042	2016-05-13 23:45:00	0
0516-0042	2016-05-14 00:00:00	0
0516-0042	2016-05-14 00:15:00	0
0516-0042	2016-05-14 00:30:00	0
0516-0042	2016-05-14 00:45:00	0
0516-0042	2016-05-14 01:00:00	0
0516-0042	2016-05-14 01:15:00	0
0516-0042	2016-05-14 01:30:00	0
0516-0042	2016-05-14 01:45:00	0
0516-0042	2016-05-14 02:00:00	0
0516-0042	2016-05-14 02:15:00	0
0516-0042	2016-05-14 02:30:00	0
0516-0042	2016-05-14 02:45:00	0
0516-0042	2016-05-14 03:00:00	0
0516-0042	2016-05-14 03:15:00	0
0516-0042	2016-05-14 03:30:00	0
0516-0042	2016-05-14 03:45:00	0
0516-0042	2016-05-14 04:00:00	0
0516-0042	2016-05-14 04:15:00	0
0516-0042	2016-05-14 04:30:00	0
0516-0042	2016-05-14 04:45:00	0
0516-0042	2016-05-14 05:00:00	0
0516-0042	2016-05-14 05:15:00	0
0516-0042	2016-05-14 05:30:00	0
0516-0042	2016-05-14 05:45:00	0
0516-0042	2016-05-14 06:00:00	0
0516-0042	2016-05-14 06:15:00	0
0516-0042	2016-05-14 06:30:00	0
0516-0042	2016-05-14 06:45:00	0
0516-0042	2016-05-14 07:00:00	0
0516-0042	2016-05-14 07:15:00	0
0516-0042	2016-05-14 07:30:00	0
0516-0042	2016-05-14 07:45:00	0
0516-0042	2016-05-14 08:00:00	0
0516-0042	2016-05-14 08:15:00	0
0516-0042	2016-05-14 08:30:00	0
0516-0042	2016-05-14 08:45:00	0
0516-0042	2016-05-14 09:00:00	0
0516-0042	2016-05-14 09:15:00	0
0516-0042	2016-05-14 09:30:00	0
0516-0042	2016-05-14 09:45:00	0
0516-0042	2016-05-14 10:00:00	0
0516-0042	2016-05-14 10:15:00	0
0516-0042	2016-05-14 10:30:00	0
0516-0042	2016-05-14 10:45:00	0
0516-0042	2016-05-14 11:00:00	0
0516-0042	2016-05-14 11:15:00	0
0516-0042	2016-05-14 11:30:00	0
0516-0042	2016-05-14 11:45:00	151
0516-0042	2016-05-14 12:00:00	0
0516-0042	2016-05-14 12:15:00	9
0516-0042	2016-05-14 12:30:00	658
0516-0042	2016-05-14 12:45:00	0
0516-0042	2016-05-14 13:00:00	0
0516-0042	2016-05-14 13:15:00	0
0516-0042	2016-05-14 13:30:00	0
0516-0042	2016-05-14 13:45:00	0
0516-0042	2016-05-14 14:00:00	0
0516-0042	2016-05-14 14:15:00	169
0516-0042	2016-05-14 14:30:00	0
0516-0042	2016-05-14 14:45:00	0
0516-0042	2016-05-14 15:00:00	0
0516-0042	2016-05-14 15:15:00	0
0516-0042	2016-05-14 15:30:00	0
0516-0042	2016-05-14 15:45:00	0
0516-0042	2016-05-14 16:00:00	348
0516-0042	2016-05-14 16:15:00	320
0516-0042	2016-05-14 16:30:00	208
0516-0042	2016-05-14 16:45:00	0
0516-0042	2016-05-14 17:00:00	0
0516-0042	2016-05-14 17:15:00	19
0516-0042	2016-05-14 17:30:00	136
0516-0042	2016-05-14 17:45:00	17
0516-0042	2016-05-14 18:00:00	0
0516-0042	2016-05-14 18:15:00	100
0516-0042	2016-05-14 18:30:00	192
0516-0042	2016-05-14 18:45:00	124
0516-0042	2016-05-14 19:00:00	0
0516-0042	2016-05-14 19:15:00	6
0516-0042	2016-05-14 19:30:00	55
0516-0042	2016-05-14 19:45:00	21
0516-0042	2016-05-14 20:00:00	61
0516-0042	2016-05-14 20:15:00	4
0516-0042	2016-05-14 20:30:00	0
0516-0042	2016-05-14 20:45:00	0
0516-0042	2016-05-14 21:00:00	11
0516-0042	2016-05-14 21:15:00	53
0516-0042	2016-05-14 21:30:00	0
0516-0042	2016-05-14 21:45:00	0
0516-0042	2016-05-14 22:00:00	23
0516-0042	2016-05-14 22:15:00	63
0516-0042	2016-05-14 22:30:00	10
0516-0042	2016-05-14 22:45:00	168
0516-0042	2016-05-14 23:00:00	250
0516-0042	2016-05-14 23:15:00	185
0516-0042	2016-05-14 23:30:00	76
0516-0042	2016-05-14 23:45:00	6
0516-0042	2016-05-15 00:00:00	0
0516-0042	2016-05-15 00:15:00	0
0516-0042	2016-05-15 00:30:00	0
0516-0042	2016-05-15 00:45:00	12
0516-0042	2016-05-15 01:00:00	0
0516-0042	2016-05-15 01:15:00	0
0516-0042	2016-05-15 01:30:00	0
0516-0042	2016-05-15 01:45:00	0
0516-0042	2016-05-15 02:00:00	0
0516-0042	2016-05-15 02:15:00	0
0516-0042	2016-05-15 02:30:00	0
0516-0042	2016-05-15 02:45:00	0
0516-0042	2016-05-15 03:00:00	0
0516-0042	2016-05-15 03:15:00	0
0516-0042	2016-05-15 03:30:00	0
0516-0042	2016-05-15 03:45:00	0
0516-0042	2016-05-15 04:00:00	0
0516-0042	2016-05-15 04:15:00	0
0516-0042	2016-05-15 04:30:00	9
0516-0042	2016-05-15 04:45:00	0
0516-0042	2016-05-15 05:00:00	0
0516-0042	2016-05-15 05:15:00	0
0516-0042	2016-05-15 05:30:00	0
0516-0042	2016-05-15 05:45:00	0
0516-0042	2016-05-15 06:00:00	0
0516-0042	2016-05-15 06:15:00	0
0516-0042	2016-05-15 06:30:00	0
0516-0042	2016-05-15 06:45:00	0
0516-0042	2016-05-15 07:00:00	20
0516-0042	2016-05-15 07:15:00	5
0516-0042	2016-05-15 07:30:00	10
0516-0042	2016-05-15 07:45:00	77
0516-0042	2016-05-15 08:00:00	233
0516-0042	2016-05-15 08:15:00	21
0516-0042	2016-05-15 08:30:00	171
0516-0042	2016-05-15 08:45:00	858
0516-0042	2016-05-15 09:00:00	17
0516-0042	2016-05-15 09:15:00	105
0516-0042	2016-05-15 09:30:00	442
0516-0042	2016-05-15 09:45:00	699
0516-0042	2016-05-15 10:00:00	242
0516-0042	2016-05-15 10:15:00	43
0516-0042	2016-05-15 10:30:00	45
0516-0042	2016-05-15 10:45:00	0
0516-0042	2016-05-15 11:00:00	29
0516-0042	2016-05-15 11:15:00	27
0516-0042	2016-05-15 11:30:00	0
0516-0042	2016-05-15 11:45:00	0
0516-0042	2016-05-15 12:00:00	0
0516-0042	2016-05-15 12:15:00	10
0516-0042	2016-05-15 12:30:00	14
0516-0042	2016-05-15 12:45:00	32
0516-0042	2016-05-15 13:00:00	54
0516-0042	2016-05-15 13:15:00	825
0516-0042	2016-05-15 13:30:00	738
0516-0042	2016-05-15 13:45:00	149
0516-0042	2016-05-15 14:00:00	0
0516-0042	2016-05-15 14:15:00	1031
0516-0042	2016-05-15 14:30:00	552
0516-0042	2016-05-15 14:45:00	67
0516-0042	2016-05-15 15:00:00	271
0516-0042	2016-05-15 15:15:00	1230
0516-0042	2016-05-15 15:30:00	173
0516-0042	2016-05-15 15:45:00	763
0516-0042	2016-05-15 16:00:00	361
0516-0042	2016-05-15 16:15:00	366
0516-0042	2016-05-15 16:30:00	290
0516-0042	2016-05-15 16:45:00	565
0516-0042	2016-05-15 17:00:00	147
0516-0042	2016-05-15 17:15:00	642
0516-0042	2016-05-15 17:30:00	668
0516-0042	2016-05-15 17:45:00	356
0516-0042	2016-05-15 18:00:00	26
0516-0042	2016-05-15 18:15:00	522
0516-0042	2016-05-15 18:30:00	423
0516-0042	2016-05-15 18:45:00	400
0516-0042	2016-05-15 19:00:00	920
0516-0042	2016-05-15 19:15:00	1028
0516-0042	2016-05-15 19:30:00	18
0516-0042	2016-05-15 19:45:00	15
0516-0042	2016-05-15 20:00:00	5
0516-0042	2016-05-15 20:15:00	191
0516-0042	2016-05-15 20:30:00	554
0516-0042	2016-05-15 20:45:00	966
0516-0042	2016-05-15 21:00:00	1330
0516-0042	2016-05-15 21:15:00	1124
0516-0042	2016-05-15 21:30:00	1381
0516-0042	2016-05-15 21:45:00	88
0516-0042	2016-05-15 22:00:00	0
0516-0042	2016-05-15 22:15:00	0
0516-0042	2016-05-15 22:30:00	15
0516-0042	2016-05-15 22:45:00	112
0516-0042	2016-05-15 23:00:00	92
0516-0042	2016-05-15 23:15:00	22
0516-0042	2016-05-15 23:30:00	5
0516-0042	2016-05-15 23:45:00	14
0516-0042	2016-05-16 00:00:00	31
0516-0042	2016-05-16 00:15:00	12
0516-0042	2016-05-16 00:30:00	16
0516-0042	2016-05-16 00:45:00	21
0516-0042	2016-05-16 01:00:00	0
0516-0042	2016-05-16 01:15:00	0
0516-0042	2016-05-16 01:30:00	0
0516-0042	2016-05-16 01:45:00	0
0516-0042	2016-05-16 02:00:00	0
0516-0042	2016-05-16 02:15:00	15
0516-0042	2016-05-16 02:30:00	0
0516-0042	2016-05-16 02:45:00	0
0516-0042	2016-05-16 03:00:00	0
0516-0042	2016-05-16 03:15:00	0
0516-0042	2016-05-16 03:30:00	0
0516-0042	2016-05-16 03:45:00	0
0516-0042	2016-05-16 04:00:00	0
0516-0042	2016-05-16 04:15:00	0
0516-0042	2016-05-16 04:30:00	0
0516-0042	2016-05-16 04:45:00	0
0516-0042	2016-05-16 05:00:00	0
0516-0042	2016-05-16 05:15:00	0
0516-0042	2016-05-16 05:30:00	0
0516-0042	2016-05-16 05:45:00	0
0516-0042	2016-05-16 06:00:00	0
0516-0042	2016-05-16 06:15:00	0
0516-0042	2016-05-16 06:30:00	0
0516-0042	2016-05-16 06:45:00	0
0516-0042	2016-05-16 07:00:00	0
0516-0042	2016-05-16 07:15:00	0
0516-0042	2016-05-16 07:30:00	0
0516-0042	2016-05-16 07:45:00	0
0516-0042	2016-05-16 08:00:00	0
0516-0042	2016-05-16 08:15:00	0
0516-0042	2016-05-16 08:30:00	0
0516-0042	2016-05-16 08:45:00	17
0516-0042	2016-05-16 09:00:00	7
0516-0042	2016-05-16 09:15:00	76
0516-0042	2016-05-16 09:30:00	114
0516-0042	2016-05-16 09:45:00	27
0516-0042	2016-05-16 10:00:00	32
0516-0042	2016-05-16 10:15:00	248
0516-0042	2016-05-16 10:30:00	121
0516-0042	2016-05-16 10:45:00	582
0516-0042	2016-05-16 11:00:00	512
0516-0042	2016-05-16 11:15:00	648
0516-0042	2016-05-16 11:30:00	518
0516-0042	2016-05-16 11:45:00	447
0516-0042	2016-05-16 12:00:00	167
0516-0042	2016-05-16 12:15:00	132
0516-0042	2016-05-16 12:30:00	222
0516-0042	2016-05-16 12:45:00	222
0516-0042	2016-05-16 13:00:00	100
0516-0042	2016-05-16 13:15:00	311
0516-0042	2016-05-16 13:30:00	102
0516-0042	2016-05-16 13:45:00	435
0516-0042	2016-05-16 14:00:00	321
0516-0042	2016-05-16 14:15:00	0
0516-0042	2016-05-16 14:30:00	26
0516-0042	2016-05-16 14:45:00	413
0516-0042	2016-05-16 15:00:00	11
0516-0042	2016-05-16 15:15:00	0
0516-0042	2016-05-16 15:30:00	0
0516-0042	2016-05-16 15:45:00	0
0516-0042	2016-05-16 16:00:00	0
0516-0042	2016-05-16 16:15:00	9
0516-0042	2016-05-16 16:30:00	0
0516-0042	2016-05-16 16:45:00	0
0516-0042	2016-05-16 17:00:00	88
0516-0042	2016-05-16 17:15:00	1107
0516-0042	2016-05-16 17:30:00	684
0516-0042	2016-05-16 17:45:00	716
0516-0042	2016-05-16 18:00:00	0
0516-0042	2016-05-16 18:15:00	0
0516-0042	2016-05-16 18:30:00	325
0516-0042	2016-05-16 18:45:00	897
0516-0042	2016-05-16 19:00:00	122
0516-0042	2016-05-16 19:15:00	78
0516-0042	2016-05-16 19:30:00	9
0516-0042	2016-05-16 19:45:00	593
0516-0042	2016-05-16 20:00:00	495
0516-0042	2016-05-16 20:15:00	336
0516-0042	2016-05-16 20:30:00	734
0516-0042	2016-05-16 20:45:00	157
0516-0042	2016-05-16 21:00:00	575
0516-0042	2016-05-16 21:15:00	40
0516-0042	2016-05-16 21:30:00	511
0516-0042	2016-05-16 21:45:00	633
0516-0042	2016-05-16 22:00:00	216
0516-0042	2016-05-16 22:15:00	849
0516-0042	2016-05-16 22:30:00	1738
0516-0042	2016-05-16 22:45:00	572
0516-0042	2016-05-16 23:00:00	41
0516-0042	2016-05-16 23:15:00	0
0516-0042	2016-05-16 23:30:00	41
0516-0042	2016-05-16 23:45:00	96
0516-0042	2016-05-17 00:00:00	75
0516-0042	2016-05-17 00:15:00	0
0516-0042	2016-05-17 00:30:00	0
0516-0042	2016-05-17 00:45:00	22
0516-0042	2016-05-17 01:00:00	0
0516-0042	2016-05-17 01:15:00	0
0516-0042	2016-05-17 01:30:00	0
0516-0042	2016-05-17 01:45:00	8
0516-0042	2016-05-17 02:00:00	0
0516-0042	2016-05-17 02:15:00	0
0516-0042	2016-05-17 02:30:00	9
0516-0042	2016-05-17 02:45:00	0
0516-0042	2016-05-17 03:00:00	22
0516-0042	2016-05-17 03:15:00	11
0516-0042	2016-05-17 03:30:00	0
0516-0042	2016-05-17 03:45:00	0
0516-0042	2016-05-17 04:00:00	0
0516-0042	2016-05-17 04:15:00	0
0516-0042	2016-05-17 04:30:00	0
0516-0042	2016-05-17 04:45:00	0
0516-0042	2016-05-17 05:00:00	0
0516-0042	2016-05-17 05:15:00	0
0516-0042	2016-05-17 05:30:00	0
0516-0042	2016-05-17 05:45:00	0
0516-0042	2016-05-17 06:00:00	0
0516-0042	2016-05-17 06:15:00	0
0516-0042	2016-05-17 06:30:00	0
0516-0042	2016-05-17 06:45:00	0
0516-0042	2016-05-17 07:00:00	0
0516-0042	2016-05-17 07:15:00	0
0516-0042	2016-05-17 07:30:00	0
0516-0042	2016-05-17 07:45:00	0
0516-0042	2016-05-17 08:00:00	0
0516-0042	2016-05-17 08:15:00	0
0516-0042	2016-05-17 08:30:00	0
0516-0042	2016-05-17 08:45:00	54
0516-0042	2016-05-17 09:00:00	6
0516-0042	2016-05-17 09:15:00	0
0516-0042	2016-05-17 09:30:00	0
0516-0042	2016-05-17 09:45:00	0
0516-0042	2016-05-17 10:00:00	0
0516-0042	2016-05-17 10:15:00	0
0516-0042	2016-05-17 10:30:00	0
0516-0042	2016-05-17 10:45:00	0
0516-0042	2016-05-17 11:00:00	0
0516-0042	2016-05-17 11:15:00	7
0516-0042	2016-05-17 11:30:00	288
0516-0042	2016-05-17 11:45:00	621
0516-0042	2016-05-17 12:00:00	226
0516-0042	2016-05-17 12:15:00	310
0516-0042	2016-05-17 12:30:00	583
0516-0042	2016-05-17 12:45:00	83
0516-0042	2016-05-17 13:00:00	311
0516-0042	2016-05-17 13:15:00	200
0516-0042	2016-05-17 13:30:00	158
0516-0042	2016-05-17 13:45:00	80
0516-0042	2016-05-17 14:00:00	229
0516-0042	2016-05-17 14:15:00	147
0516-0042	2016-05-17 14:30:00	413
0516-0042	2016-05-17 14:45:00	43
0516-0042	2016-05-17 15:00:00	0
0516-0042	2016-05-17 15:15:00	0
0516-0042	2016-05-17 15:30:00	0
0516-0042	2016-05-17 15:45:00	4
0516-0042	2016-05-17 16:00:00	0
0516-0042	2016-05-17 16:15:00	7
0516-0042	2016-05-17 16:30:00	898
0516-0042	2016-05-17 16:45:00	65
0516-0042	2016-05-17 17:00:00	0
0516-0042	2016-05-17 17:15:00	56
0516-0042	2016-05-17 17:30:00	11
0516-0042	2016-05-17 17:45:00	172
0516-0042	2016-05-17 18:00:00	115
0516-0042	2016-05-17 18:15:00	5
0516-0042	2016-05-17 18:30:00	35
0516-0042	2016-05-17 18:45:00	57
0516-0042	2016-05-17 19:00:00	7
0516-0042	2016-05-17 19:15:00	0
0516-0042	2016-05-17 19:30:00	559
0516-0042	2016-05-17 19:45:00	1133
0516-0042	2016-05-17 20:00:00	1245
0516-0042	2016-05-17 20:15:00	100
0516-0042	2016-05-17 20:30:00	0
0516-0042	2016-05-17 20:45:00	480
0516-0042	2016-05-17 21:00:00	74
0516-0042	2016-05-17 21:15:00	11
0516-0042	2016-05-17 21:30:00	0
0516-0042	2016-05-17 21:45:00	358
0516-0042	2016-05-17 22:00:00	59
0516-0042	2016-05-17 22:15:00	24
0516-0042	2016-05-17 22:30:00	57
0516-0042	2016-05-17 22:45:00	0
0516-0042	2016-05-17 23:00:00	69
0516-0042	2016-05-17 23:15:00	244
0516-0042	2016-05-17 23:30:00	168
0516-0042	2016-05-17 23:45:00	20
0516-0042	2016-05-18 00:00:00	8
0516-0042	2016-05-18 00:15:00	35
0516-0042	2016-05-18 00:30:00	16
0516-0042	2016-05-18 00:45:00	0
0516-0042	2016-05-18 01:00:00	0
0516-0042	2016-05-18 01:15:00	0
0516-0042	2016-05-18 01:30:00	0
0516-0042	2016-05-18 01:45:00	12
0516-0042	2016-05-18 02:00:00	0
0516-0042	2016-05-18 02:15:00	0
0516-0042	2016-05-18 02:30:00	0
0516-0042	2016-05-18 02:45:00	0
0516-0042	2016-05-18 03:00:00	0
0516-0042	2016-05-18 03:15:00	0
0516-0042	2016-05-18 03:30:00	0
0516-0042	2016-05-18 03:45:00	0
0516-0042	2016-05-18 04:00:00	0
0516-0042	2016-05-18 04:15:00	7
0516-0042	2016-05-18 04:30:00	0
0516-0042	2016-05-18 04:45:00	0
0516-0042	2016-05-18 05:00:00	0
0516-0042	2016-05-18 05:15:00	0
0516-0042	2016-05-18 05:30:00	0
0516-0042	2016-05-18 05:45:00	0
0516-0042	2016-05-18 06:00:00	0
0516-0042	2016-05-18 06:15:00	0
0516-0042	2016-05-18 06:30:00	0
0516-0042	2016-05-18 06:45:00	0
0516-0042	2016-05-18 07:00:00	0
0516-0042	2016-05-18 07:15:00	17
0516-0042	2016-05-18 07:30:00	0
0516-0042	2016-05-18 07:45:00	0
0516-0042	2016-05-18 08:00:00	0
0516-0042	2016-05-18 08:15:00	9
0516-0042	2016-05-18 08:30:00	0
0516-0042	2016-05-18 08:45:00	0
0516-0042	2016-05-18 09:00:00	0
0516-0042	2016-05-18 09:15:00	0
0516-0042	2016-05-18 09:30:00	14
0516-0042	2016-05-18 09:45:00	0
0516-0042	2016-05-18 10:00:00	0
0516-0042	2016-05-18 10:15:00	37
0516-0042	2016-05-18 10:30:00	179
0516-0042	2016-05-18 10:45:00	152
0516-0042	2016-05-18 11:00:00	83
0516-0042	2016-05-18 11:15:00	664
0516-0042	2016-05-18 11:30:00	469
0516-0042	2016-05-18 11:45:00	136
0516-0042	2016-05-18 12:00:00	613
0516-0042	2016-05-18 12:15:00	1113
0516-0042	2016-05-18 12:30:00	417
0516-0042	2016-05-18 12:45:00	84
0516-0042	2016-05-18 13:00:00	1082
0516-0042	2016-05-18 13:15:00	534
0516-0042	2016-05-18 13:30:00	29
0516-0042	2016-05-18 13:45:00	150
0516-0042	2016-05-18 14:00:00	608
0516-0042	2016-05-18 14:15:00	309
0516-0042	2016-05-18 14:30:00	0
0516-0042	2016-05-18 14:45:00	202
0516-0042	2016-05-18 15:00:00	124
0516-0042	2016-05-18 15:15:00	476
0516-0042	2016-05-18 15:30:00	1085
0516-0042	2016-05-18 15:45:00	128
0516-0042	2016-05-18 16:00:00	20
0516-0042	2016-05-18 16:15:00	7
0516-0042	2016-05-18 16:30:00	12
0516-0042	2016-05-18 16:45:00	28
0516-0042	2016-05-18 17:00:00	0
0516-0042	2016-05-18 17:15:00	0
0516-0042	2016-05-18 17:30:00	0
0516-0042	2016-05-18 17:45:00	0
0516-0042	2016-05-18 18:00:00	0
0516-0042	2016-05-18 18:15:00	17
0516-0042	2016-05-18 18:30:00	44
0516-0042	2016-05-18 18:45:00	136
0516-0042	2016-05-18 19:00:00	473
0516-0042	2016-05-18 19:15:00	950
0516-0042	2016-05-18 19:30:00	183
0516-0042	2016-05-18 19:45:00	70
0516-0042	2016-05-18 20:00:00	883
0516-0042	2016-05-18 20:15:00	0
0516-0042	2016-05-18 20:30:00	8
0516-0042	2016-05-18 20:45:00	0
0516-0042	2016-05-18 21:00:00	0
0516-0042	2016-05-18 21:15:00	13
0516-0042	2016-05-18 21:30:00	4
0516-0042	2016-05-18 21:45:00	145
0516-0042	2016-05-18 22:00:00	362
0516-0042	2016-05-18 22:15:00	72
0516-0042	2016-05-18 22:30:00	0
0516-0042	2016-05-18 22:45:00	0
0516-0042	2016-05-18 23:00:00	0
0516-0042	2016-05-18 23:15:00	0
0516-0042	2016-05-18 23:30:00	0
0516-0042	2016-05-18 23:45:00	0
0516-0042	2016-05-19 00:00:00	0
0516-0042	2016-05-19 00:15:00	0
0516-0042	2016-05-19 00:30:00	83
0516-0042	2016-05-19 00:45:00	0
0516-0042	2016-05-19 01:00:00	0
0516-0042	2016-05-19 01:15:00	0
0516-0042	2016-05-19 01:30:00	9
0516-0042	2016-05-19 01:45:00	0
0516-0042	2016-05-19 02:00:00	0
0516-0042	2016-05-19 02:15:00	9
0516-0042	2016-05-19 02:30:00	0
0516-0042	2016-05-19 02:45:00	7
0516-0042	2016-05-19 03:00:00	0
0516-0042	2016-05-19 03:15:00	12
0516-0042	2016-05-19 03:30:00	0
0516-0042	2016-05-19 03:45:00	0
0516-0042	2016-05-19 04:00:00	0
0516-0042	2016-05-19 04:15:00	18
0516-0042	2016-05-19 04:30:00	0
0516-0042	2016-05-19 04:45:00	6
0516-0042	2016-05-19 05:00:00	0
0516-0042	2016-05-19 05:15:00	0
0516-0042	2016-05-19 05:30:00	0
0516-0042	2016-05-19 05:45:00	6
0516-0042	2016-05-19 06:00:00	0
0516-0042	2016-05-19 06:15:00	0
0516-0042	2016-05-19 06:30:00	0
0516-0042	2016-05-19 06:45:00	0
0516-0042	2016-05-19 07:00:00	0
0516-0042	2016-05-19 07:15:00	10
0516-0042	2016-05-19 07:30:00	0
0516-0042	2016-05-19 07:45:00	19
0516-0042	2016-05-19 08:00:00	0
0516-0042	2016-05-19 08:15:00	0
0516-0042	2016-05-19 08:30:00	0
0516-0042	2016-05-19 08:45:00	60
0516-0042	2016-05-19 09:00:00	58
0516-0042	2016-05-19 09:15:00	461
0516-0042	2016-05-19 09:30:00	578
0516-0042	2016-05-19 09:45:00	250
0516-0042	2016-05-19 10:00:00	45
0516-0042	2016-05-19 10:15:00	53
0516-0042	2016-05-19 10:30:00	24
0516-0042	2016-05-19 10:45:00	81
0516-0042	2016-05-19 11:00:00	108
0516-0042	2016-05-19 11:15:00	34
0516-0042	2016-05-19 11:30:00	6
0516-0042	2016-05-19 11:45:00	169
0516-0042	2016-05-19 12:00:00	26
0516-0042	2016-05-19 12:15:00	50
0516-0042	2016-05-19 12:30:00	9
0516-0042	2016-05-19 12:45:00	85
0516-0042	2016-05-19 13:00:00	57
0516-0042	2016-05-19 13:15:00	26
0516-0042	2016-05-19 13:30:00	50
0516-0042	2016-05-19 13:45:00	37
0516-0042	2016-05-19 14:00:00	516
0516-0042	2016-05-19 14:15:00	8
0516-0042	2016-05-19 14:30:00	0
0516-0042	2016-05-19 14:45:00	34
0516-0042	2016-05-19 15:00:00	100
0516-0042	2016-05-19 15:15:00	50
0516-0042	2016-05-19 15:30:00	51
0516-0042	2016-05-19 15:45:00	7
0516-0042	2016-05-19 16:00:00	47
0516-0042	2016-05-19 16:15:00	50
0516-0042	2016-05-19 16:30:00	10
0516-0042	2016-05-19 16:45:00	44
0516-0042	2016-05-19 17:00:00	99
0516-0042	2016-05-19 17:15:00	88
0516-0042	2016-05-19 17:30:00	99
0516-0042	2016-05-19 17:45:00	33
0516-0042	2016-05-19 18:00:00	191
0516-0042	2016-05-19 18:15:00	209
0516-0042	2016-05-19 18:30:00	334
0516-0042	2016-05-19 18:45:00	262
0516-0042	2016-05-19 19:00:00	0
0516-0042	2016-05-19 19:15:00	382
0516-0042	2016-05-19 19:30:00	124
0516-0042	2016-05-19 19:45:00	184
0516-0042	2016-05-19 20:00:00	0
0516-0042	2016-05-19 20:15:00	14
0516-0042	2016-05-19 20:30:00	4
0516-0042	2016-05-19 20:45:00	0
0516-0042	2016-05-19 21:00:00	273
0516-0042	2016-05-19 21:15:00	602
0516-0042	2016-05-19 21:30:00	0
0516-0042	2016-05-19 21:45:00	6
0516-0042	2016-05-19 22:00:00	215
0516-0042	2016-05-19 22:15:00	0
0516-0042	2016-05-19 22:30:00	0
0516-0042	2016-05-19 22:45:00	37
0516-0042	2016-05-19 23:00:00	0
0516-0042	2016-05-19 23:15:00	0
0516-0042	2016-05-19 23:30:00	75
0516-0042	2016-05-19 23:45:00	0
0516-0042	2016-05-20 00:00:00	0
0516-0042	2016-05-20 00:15:00	25
0516-0042	2016-05-20 00:30:00	0
0516-0042	2016-05-20 00:45:00	13
0516-0042	2016-05-20 01:00:00	22
0516-0042	2016-05-20 01:15:00	0
0516-0042	2016-05-20 01:30:00	0
0516-0042	2016-05-20 01:45:00	0
0516-0042	2016-05-20 02:00:00	0
0516-0042	2016-05-20 02:15:00	0
0516-0042	2016-05-20 02:30:00	0
0516-0042	2016-05-20 02:45:00	0
0516-0042	2016-05-20 03:00:00	0
0516-0042	2016-05-20 03:15:00	0
0516-0042	2016-05-20 03:30:00	0
0516-0042	2016-05-20 03:45:00	0
0516-0042	2016-05-20 04:00:00	0
0516-0042	2016-05-20 04:15:00	0
0516-0042	2016-05-20 04:30:00	9
0516-0042	2016-05-20 04:45:00	0
0516-0042	2016-05-20 05:00:00	0
0516-0042	2016-05-20 05:15:00	0
0516-0042	2016-05-20 05:30:00	0
0516-0042	2016-05-20 05:45:00	0
0516-0042	2016-05-20 06:00:00	0
0516-0042	2016-05-20 06:15:00	0
0516-0042	2016-05-20 06:30:00	0
0516-0042	2016-05-20 06:45:00	0
0516-0042	2016-05-20 07:00:00	11
0516-0042	2016-05-20 07:15:00	0
0516-0042	2016-05-20 07:30:00	79
0516-0042	2016-05-20 07:45:00	0
0516-0042	2016-05-20 08:00:00	408
0516-0042	2016-05-20 08:15:00	70
0516-0042	2016-05-20 08:30:00	623
0516-0042	2016-05-20 08:45:00	10
0516-0042	2016-05-20 09:00:00	139
0516-0042	2016-05-20 09:15:00	59
0516-0042	2016-05-20 09:30:00	5
0516-0042	2016-05-20 09:45:00	0
0516-0042	2016-05-20 10:00:00	0
0516-0042	2016-05-20 10:15:00	0
0516-0042	2016-05-20 10:30:00	0
0516-0042	2016-05-20 10:45:00	0
0516-0042	2016-05-20 11:00:00	0
0516-0042	2016-05-20 11:15:00	0
0516-0042	2016-05-20 11:30:00	0
0516-0042	2016-05-20 11:45:00	0
0516-0042	2016-05-20 12:00:00	0
0516-0042	2016-05-20 12:15:00	0
0516-0042	2016-05-20 12:30:00	0
0516-0042	2016-05-20 12:45:00	0
0516-0042	2016-05-20 13:00:00	0
0516-0042	2016-05-20 13:15:00	18
0516-0042	2016-05-20 13:30:00	53
0516-0042	2016-05-20 13:45:00	0
0516-0042	2016-05-20 14:00:00	0
0516-0042	2016-05-20 14:15:00	0
0516-0042	2016-05-20 14:30:00	0
0516-0042	2016-05-20 14:45:00	0
0516-0042	2016-05-20 15:00:00	0
0516-0042	2016-05-20 15:15:00	0
0516-0042	2016-05-20 15:30:00	0
0516-0042	2016-05-20 15:45:00	0
0516-0042	2016-05-20 16:00:00	0
0516-0042	2016-05-20 16:15:00	0
0516-0042	2016-05-20 16:30:00	0
0516-0042	2016-05-20 16:45:00	0
0516-0042	2016-05-20 17:00:00	0
0516-0042	2016-05-20 17:15:00	0
0516-0042	2016-05-20 17:30:00	0
0516-0042	2016-05-20 17:45:00	0
0516-0042	2016-05-20 18:00:00	0
0516-0042	2016-05-20 18:15:00	0
0516-0042	2016-05-20 18:30:00	0
0516-0042	2016-05-20 18:45:00	0
0516-0042	2016-05-20 19:00:00	0
0516-0042	2016-05-20 19:15:00	0
0516-0042	2016-05-20 19:30:00	0
0516-0042	2016-05-20 19:45:00	0
0516-0042	2016-05-20 20:00:00	0
0516-0042	2016-05-20 20:15:00	0
0516-0042	2016-05-20 20:30:00	0
0516-0042	2016-05-20 20:45:00	0
0516-0042	2016-05-20 21:00:00	0
0516-0042	2016-05-20 21:15:00	0
0516-0042	2016-05-20 21:30:00	0
0516-0042	2016-05-20 21:45:00	0
0516-0042	2016-05-20 22:00:00	0
0516-0042	2016-05-20 22:15:00	0
0516-0042	2016-05-20 22:30:00	0
0516-0042	2016-05-20 22:45:00	0
0516-0042	2016-05-20 23:00:00	0
0516-0042	2016-05-20 23:15:00	0
0516-0042	2016-05-20 23:30:00	0
0516-0042	2016-05-20 23:45:00	0
