## Supplementary Data 2 for "Digital phenotyping by consumer wearables identifies sleep-associated markers of cardiovascular disease risk and biological aging": ActivityTable_0516-0044-NHC.tsv

0516-0044	2017-01-12 00:00:00	0
0516-0044	2017-01-12 00:15:00	0
0516-0044	2017-01-12 00:30:00	0
0516-0044	2017-01-12 00:45:00	0
0516-0044	2017-01-12 01:00:00	0
0516-0044	2017-01-12 01:15:00	0
0516-0044	2017-01-12 01:30:00	0
0516-0044	2017-01-12 01:45:00	0
0516-0044	2017-01-12 02:00:00	0
0516-0044	2017-01-12 02:15:00	0
0516-0044	2017-01-12 02:30:00	0
0516-0044	2017-01-12 02:45:00	0
0516-0044	2017-01-12 03:00:00	0
0516-0044	2017-01-12 03:15:00	0
0516-0044	2017-01-12 03:30:00	0
0516-0044	2017-01-12 03:45:00	0
0516-0044	2017-01-12 04:00:00	0
0516-0044	2017-01-12 04:15:00	0
0516-0044	2017-01-12 04:30:00	0
0516-0044	2017-01-12 04:45:00	0
0516-0044	2017-01-12 05:00:00	0
0516-0044	2017-01-12 05:15:00	0
0516-0044	2017-01-12 05:30:00	0
0516-0044	2017-01-12 05:45:00	0
0516-0044	2017-01-12 06:00:00	0
0516-0044	2017-01-12 06:15:00	0
0516-0044	2017-01-12 06:30:00	0
0516-0044	2017-01-12 06:45:00	0
0516-0044	2017-01-12 07:00:00	0
0516-0044	2017-01-12 07:15:00	0
0516-0044	2017-01-12 07:30:00	0
0516-0044	2017-01-12 07:45:00	0
0516-0044	2017-01-12 08:00:00	0
0516-0044	2017-01-12 08:15:00	0
0516-0044	2017-01-12 08:30:00	51
0516-0044	2017-01-12 08:45:00	0
0516-0044	2017-01-12 09:00:00	0
0516-0044	2017-01-12 09:15:00	0
0516-0044	2017-01-12 09:30:00	0
0516-0044	2017-01-12 09:45:00	0
0516-0044	2017-01-12 10:00:00	4
0516-0044	2017-01-12 10:15:00	99
0516-0044	2017-01-12 10:30:00	65
0516-0044	2017-01-12 10:45:00	72
0516-0044	2017-01-12 11:00:00	108
0516-0044	2017-01-12 11:15:00	9
0516-0044	2017-01-12 11:30:00	0
0516-0044	2017-01-12 11:45:00	140
0516-0044	2017-01-12 12:00:00	39
0516-0044	2017-01-12 12:15:00	514
0516-0044	2017-01-12 12:30:00	0
0516-0044	2017-01-12 12:45:00	0
0516-0044	2017-01-12 13:00:00	0
0516-0044	2017-01-12 13:15:00	283
0516-0044	2017-01-12 13:30:00	47
0516-0044	2017-01-12 13:45:00	432
0516-0044	2017-01-12 14:00:00	474
0516-0044	2017-01-12 14:15:00	17
0516-0044	2017-01-12 14:30:00	0
0516-0044	2017-01-12 14:45:00	0
0516-0044	2017-01-12 15:00:00	392
0516-0044	2017-01-12 15:15:00	427
0516-0044	2017-01-12 15:30:00	50
0516-0044	2017-01-12 15:45:00	924
0516-0044	2017-01-12 16:00:00	257
0516-0044	2017-01-12 16:15:00	0
0516-0044	2017-01-12 16:30:00	0
0516-0044	2017-01-12 16:45:00	0
0516-0044	2017-01-12 17:00:00	0
0516-0044	2017-01-12 17:15:00	0
0516-0044	2017-01-12 17:30:00	0
0516-0044	2017-01-12 17:45:00	135
0516-0044	2017-01-12 18:00:00	8
0516-0044	2017-01-12 18:15:00	0
0516-0044	2017-01-12 18:30:00	15
0516-0044	2017-01-12 18:45:00	948
0516-0044	2017-01-12 19:00:00	1050
0516-0044	2017-01-12 19:15:00	737
0516-0044	2017-01-12 19:30:00	23
0516-0044	2017-01-12 19:45:00	0
0516-0044	2017-01-12 20:00:00	0
0516-0044	2017-01-12 20:15:00	0
0516-0044	2017-01-12 20:30:00	839
0516-0044	2017-01-12 20:45:00	0
0516-0044	2017-01-12 21:00:00	0
0516-0044	2017-01-12 21:15:00	0
0516-0044	2017-01-12 21:30:00	323
0516-0044	2017-01-12 21:45:00	419
0516-0044	2017-01-12 22:00:00	9
0516-0044	2017-01-12 22:15:00	48
0516-0044	2017-01-12 22:30:00	221
0516-0044	2017-01-12 22:45:00	84
0516-0044	2017-01-12 23:00:00	78
0516-0044	2017-01-12 23:15:00	0
0516-0044	2017-01-12 23:30:00	0
0516-0044	2017-01-12 23:45:00	0
0516-0044	2017-01-13 00:00:00	0
0516-0044	2017-01-13 00:15:00	0
0516-0044	2017-01-13 00:30:00	0
0516-0044	2017-01-13 00:45:00	0
0516-0044	2017-01-13 01:00:00	0
0516-0044	2017-01-13 01:15:00	0
0516-0044	2017-01-13 01:30:00	0
0516-0044	2017-01-13 01:45:00	0
0516-0044	2017-01-13 02:00:00	0
0516-0044	2017-01-13 02:15:00	0
0516-0044	2017-01-13 02:30:00	0
0516-0044	2017-01-13 02:45:00	0
0516-0044	2017-01-13 03:00:00	19
0516-0044	2017-01-13 03:15:00	44
0516-0044	2017-01-13 03:30:00	0
0516-0044	2017-01-13 03:45:00	0
0516-0044	2017-01-13 04:00:00	0
0516-0044	2017-01-13 04:15:00	0
0516-0044	2017-01-13 04:30:00	0
0516-0044	2017-01-13 04:45:00	0
0516-0044	2017-01-13 05:00:00	0
0516-0044	2017-01-13 05:15:00	0
0516-0044	2017-01-13 05:30:00	0
0516-0044	2017-01-13 05:45:00	0
0516-0044	2017-01-13 06:00:00	0
0516-0044	2017-01-13 06:15:00	0
0516-0044	2017-01-13 06:30:00	0
0516-0044	2017-01-13 06:45:00	4
0516-0044	2017-01-13 07:00:00	26
0516-0044	2017-01-13 07:15:00	7
0516-0044	2017-01-13 07:30:00	58
0516-0044	2017-01-13 07:45:00	138
0516-0044	2017-01-13 08:00:00	25
0516-0044	2017-01-13 08:15:00	50
0516-0044	2017-01-13 08:30:00	109
0516-0044	2017-01-13 08:45:00	155
0516-0044	2017-01-13 09:00:00	19
0516-0044	2017-01-13 09:15:00	0
0516-0044	2017-01-13 09:30:00	493
0516-0044	2017-01-13 09:45:00	788
0516-0044	2017-01-13 10:00:00	582
0516-0044	2017-01-13 10:15:00	0
0516-0044	2017-01-13 10:30:00	0
0516-0044	2017-01-13 10:45:00	0
0516-0044	2017-01-13 11:00:00	0
0516-0044	2017-01-13 11:15:00	0
0516-0044	2017-01-13 11:30:00	164
0516-0044	2017-01-13 11:45:00	0
0516-0044	2017-01-13 12:00:00	0
0516-0044	2017-01-13 12:15:00	163
0516-0044	2017-01-13 12:30:00	1294
0516-0044	2017-01-13 12:45:00	892
0516-0044	2017-01-13 13:00:00	85
0516-0044	2017-01-13 13:15:00	0
0516-0044	2017-01-13 13:30:00	0
0516-0044	2017-01-13 13:45:00	65
0516-0044	2017-01-13 14:00:00	270
0516-0044	2017-01-13 14:15:00	477
0516-0044	2017-01-13 14:30:00	208
0516-0044	2017-01-13 14:45:00	24
0516-0044	2017-01-13 15:00:00	0
0516-0044	2017-01-13 15:15:00	0
0516-0044	2017-01-13 15:30:00	0
0516-0044	2017-01-13 15:45:00	333
0516-0044	2017-01-13 16:00:00	0
0516-0044	2017-01-13 16:15:00	0
0516-0044	2017-01-13 16:30:00	28
0516-0044	2017-01-13 16:45:00	11
0516-0044	2017-01-13 17:00:00	266
0516-0044	2017-01-13 17:15:00	0
0516-0044	2017-01-13 17:30:00	0
0516-0044	2017-01-13 17:45:00	447
0516-0044	2017-01-13 18:00:00	957
0516-0044	2017-01-13 18:15:00	0
0516-0044	2017-01-13 18:30:00	393
0516-0044	2017-01-13 18:45:00	545
0516-0044	2017-01-13 19:00:00	6
0516-0044	2017-01-13 19:15:00	284
0516-0044	2017-01-13 19:30:00	22
0516-0044	2017-01-13 19:45:00	119
0516-0044	2017-01-13 20:00:00	97
0516-0044	2017-01-13 20:15:00	16
0516-0044	2017-01-13 20:30:00	188
0516-0044	2017-01-13 20:45:00	10
0516-0044	2017-01-13 21:00:00	69
0516-0044	2017-01-13 21:15:00	360
0516-0044	2017-01-13 21:30:00	69
0516-0044	2017-01-13 21:45:00	172
0516-0044	2017-01-13 22:00:00	34
0516-0044	2017-01-13 22:15:00	0
0516-0044	2017-01-13 22:30:00	45
0516-0044	2017-01-13 22:45:00	0
0516-0044	2017-01-13 23:00:00	0
0516-0044	2017-01-13 23:15:00	0
0516-0044	2017-01-13 23:30:00	0
0516-0044	2017-01-13 23:45:00	0
0516-0044	2017-01-14 00:00:00	0
0516-0044	2017-01-14 00:15:00	13
0516-0044	2017-01-14 00:30:00	13
0516-0044	2017-01-14 00:45:00	0
0516-0044	2017-01-14 01:00:00	31
0516-0044	2017-01-14 01:15:00	0
0516-0044	2017-01-14 01:30:00	62
0516-0044	2017-01-14 01:45:00	15
0516-0044	2017-01-14 02:00:00	0
0516-0044	2017-01-14 02:15:00	0
0516-0044	2017-01-14 02:30:00	0
0516-0044	2017-01-14 02:45:00	0
0516-0044	2017-01-14 03:00:00	0
0516-0044	2017-01-14 03:15:00	0
0516-0044	2017-01-14 03:30:00	0
0516-0044	2017-01-14 03:45:00	0
0516-0044	2017-01-14 04:00:00	0
0516-0044	2017-01-14 04:15:00	0
0516-0044	2017-01-14 04:30:00	0
0516-0044	2017-01-14 04:45:00	0
0516-0044	2017-01-14 05:00:00	0
0516-0044	2017-01-14 05:15:00	0
0516-0044	2017-01-14 05:30:00	0
0516-0044	2017-01-14 05:45:00	0
0516-0044	2017-01-14 06:00:00	0
0516-0044	2017-01-14 06:15:00	0
0516-0044	2017-01-14 06:30:00	0
0516-0044	2017-01-14 06:45:00	0
0516-0044	2017-01-14 07:00:00	0
0516-0044	2017-01-14 07:15:00	6
0516-0044	2017-01-14 07:30:00	0
0516-0044	2017-01-14 07:45:00	0
0516-0044	2017-01-14 08:00:00	58
0516-0044	2017-01-14 08:15:00	185
0516-0044	2017-01-14 08:30:00	0
0516-0044	2017-01-14 08:45:00	0
0516-0044	2017-01-14 09:00:00	0
0516-0044	2017-01-14 09:15:00	0
0516-0044	2017-01-14 09:30:00	66
0516-0044	2017-01-14 09:45:00	233
0516-0044	2017-01-14 10:00:00	37
0516-0044	2017-01-14 10:15:00	30
0516-0044	2017-01-14 10:30:00	0
0516-0044	2017-01-14 10:45:00	0
0516-0044	2017-01-14 11:00:00	0
0516-0044	2017-01-14 11:15:00	0
0516-0044	2017-01-14 11:30:00	23
0516-0044	2017-01-14 11:45:00	0
0516-0044	2017-01-14 12:00:00	0
0516-0044	2017-01-14 12:15:00	67
0516-0044	2017-01-14 12:30:00	36
0516-0044	2017-01-14 12:45:00	42
0516-0044	2017-01-14 13:00:00	43
0516-0044	2017-01-14 13:15:00	0
0516-0044	2017-01-14 13:30:00	0
0516-0044	2017-01-14 13:45:00	21
0516-0044	2017-01-14 14:00:00	77
0516-0044	2017-01-14 14:15:00	31
0516-0044	2017-01-14 14:30:00	21
0516-0044	2017-01-14 14:45:00	125
0516-0044	2017-01-14 15:00:00	232
0516-0044	2017-01-14 15:15:00	0
0516-0044	2017-01-14 15:30:00	158
0516-0044	2017-01-14 15:45:00	505
0516-0044	2017-01-14 16:00:00	327
0516-0044	2017-01-14 16:15:00	187
0516-0044	2017-01-14 16:30:00	249
0516-0044	2017-01-14 16:45:00	195
0516-0044	2017-01-14 17:00:00	903
0516-0044	2017-01-14 17:15:00	574
0516-0044	2017-01-14 17:30:00	386
0516-0044	2017-01-14 17:45:00	82
0516-0044	2017-01-14 18:00:00	0
0516-0044	2017-01-14 18:15:00	0
0516-0044	2017-01-14 18:30:00	0
0516-0044	2017-01-14 18:45:00	7
0516-0044	2017-01-14 19:00:00	0
0516-0044	2017-01-14 19:15:00	0
0516-0044	2017-01-14 19:30:00	0
0516-0044	2017-01-14 19:45:00	162
0516-0044	2017-01-14 20:00:00	283
0516-0044	2017-01-14 20:15:00	563
0516-0044	2017-01-14 20:30:00	237
0516-0044	2017-01-14 20:45:00	161
0516-0044	2017-01-14 21:00:00	236
0516-0044	2017-01-14 21:15:00	0
0516-0044	2017-01-14 21:30:00	16
0516-0044	2017-01-14 21:45:00	481
0516-0044	2017-01-14 22:00:00	774
0516-0044	2017-01-14 22:15:00	13
0516-0044	2017-01-14 22:30:00	146
0516-0044	2017-01-14 22:45:00	96
0516-0044	2017-01-14 23:00:00	212
0516-0044	2017-01-14 23:15:00	42
0516-0044	2017-01-14 23:30:00	152
0516-0044	2017-01-14 23:45:00	0
0516-0044	2017-01-15 00:00:00	13
0516-0044	2017-01-15 00:15:00	0
0516-0044	2017-01-15 00:30:00	0
0516-0044	2017-01-15 00:45:00	0
0516-0044	2017-01-15 01:00:00	0
0516-0044	2017-01-15 01:15:00	0
0516-0044	2017-01-15 01:30:00	0
0516-0044	2017-01-15 01:45:00	31
0516-0044	2017-01-15 02:00:00	0
0516-0044	2017-01-15 02:15:00	0
0516-0044	2017-01-15 02:30:00	0
0516-0044	2017-01-15 02:45:00	0
0516-0044	2017-01-15 03:00:00	0
0516-0044	2017-01-15 03:15:00	0
0516-0044	2017-01-15 03:30:00	0
0516-0044	2017-01-15 03:45:00	0
0516-0044	2017-01-15 04:00:00	0
0516-0044	2017-01-15 04:15:00	0
0516-0044	2017-01-15 04:30:00	0
0516-0044	2017-01-15 04:45:00	0
0516-0044	2017-01-15 05:00:00	0
0516-0044	2017-01-15 05:15:00	0
0516-0044	2017-01-15 05:30:00	0
0516-0044	2017-01-15 05:45:00	0
0516-0044	2017-01-15 06:00:00	0
0516-0044	2017-01-15 06:15:00	0
0516-0044	2017-01-15 06:30:00	0
0516-0044	2017-01-15 06:45:00	0
0516-0044	2017-01-15 07:00:00	9
0516-0044	2017-01-15 07:15:00	0
0516-0044	2017-01-15 07:30:00	0
0516-0044	2017-01-15 07:45:00	0
0516-0044	2017-01-15 08:00:00	0
0516-0044	2017-01-15 08:15:00	7
0516-0044	2017-01-15 08:30:00	35
0516-0044	2017-01-15 08:45:00	15
0516-0044	2017-01-15 09:00:00	194
0516-0044	2017-01-15 09:15:00	56
0516-0044	2017-01-15 09:30:00	157
0516-0044	2017-01-15 09:45:00	211
0516-0044	2017-01-15 10:00:00	7
0516-0044	2017-01-15 10:15:00	55
0516-0044	2017-01-15 10:30:00	911
0516-0044	2017-01-15 10:45:00	265
0516-0044	2017-01-15 11:00:00	89
0516-0044	2017-01-15 11:15:00	344
0516-0044	2017-01-15 11:30:00	83
0516-0044	2017-01-15 11:45:00	23
0516-0044	2017-01-15 12:00:00	177
0516-0044	2017-01-15 12:15:00	183
0516-0044	2017-01-15 12:30:00	64
0516-0044	2017-01-15 12:45:00	525
0516-0044	2017-01-15 13:00:00	183
0516-0044	2017-01-15 13:15:00	140
0516-0044	2017-01-15 13:30:00	336
0516-0044	2017-01-15 13:45:00	113
0516-0044	2017-01-15 14:00:00	271
0516-0044	2017-01-15 14:15:00	594
0516-0044	2017-01-15 14:30:00	214
0516-0044	2017-01-15 14:45:00	150
0516-0044	2017-01-15 15:00:00	32
0516-0044	2017-01-15 15:15:00	0
0516-0044	2017-01-15 15:30:00	0
0516-0044	2017-01-15 15:45:00	0
0516-0044	2017-01-15 16:00:00	9
0516-0044	2017-01-15 16:15:00	0
0516-0044	2017-01-15 16:30:00	0
0516-0044	2017-01-15 16:45:00	0
0516-0044	2017-01-15 17:00:00	82
0516-0044	2017-01-15 17:15:00	40
0516-0044	2017-01-15 17:30:00	450
0516-0044	2017-01-15 17:45:00	1089
0516-0044	2017-01-15 18:00:00	1626
0516-0044	2017-01-15 18:15:00	379
0516-0044	2017-01-15 18:30:00	762
0516-0044	2017-01-15 18:45:00	477
0516-0044	2017-01-15 19:00:00	80
0516-0044	2017-01-15 19:15:00	157
0516-0044	2017-01-15 19:30:00	423
0516-0044	2017-01-15 19:45:00	123
0516-0044	2017-01-15 20:00:00	533
0516-0044	2017-01-15 20:15:00	418
0516-0044	2017-01-15 20:30:00	305
0516-0044	2017-01-15 20:45:00	426
0516-0044	2017-01-15 21:00:00	533
0516-0044	2017-01-15 21:15:00	694
0516-0044	2017-01-15 21:30:00	115
0516-0044	2017-01-15 21:45:00	30
0516-0044	2017-01-15 22:00:00	59
0516-0044	2017-01-15 22:15:00	128
0516-0044	2017-01-15 22:30:00	0
0516-0044	2017-01-15 22:45:00	0
0516-0044	2017-01-15 23:00:00	0
0516-0044	2017-01-15 23:15:00	0
0516-0044	2017-01-15 23:30:00	0
0516-0044	2017-01-15 23:45:00	159
0516-0044	2017-01-16 00:00:00	56
0516-0044	2017-01-16 00:15:00	0
0516-0044	2017-01-16 00:30:00	0
0516-0044	2017-01-16 00:45:00	0
0516-0044	2017-01-16 01:00:00	34
0516-0044	2017-01-16 01:15:00	0
0516-0044	2017-01-16 01:30:00	12
0516-0044	2017-01-16 01:45:00	0
0516-0044	2017-01-16 02:00:00	0
0516-0044	2017-01-16 02:15:00	0
0516-0044	2017-01-16 02:30:00	0
0516-0044	2017-01-16 02:45:00	0
0516-0044	2017-01-16 03:00:00	0
0516-0044	2017-01-16 03:15:00	0
0516-0044	2017-01-16 03:30:00	0
0516-0044	2017-01-16 03:45:00	0
0516-0044	2017-01-16 04:00:00	0
0516-0044	2017-01-16 04:15:00	0
0516-0044	2017-01-16 04:30:00	0
0516-0044	2017-01-16 04:45:00	0
0516-0044	2017-01-16 05:00:00	0
0516-0044	2017-01-16 05:15:00	0
0516-0044	2017-01-16 05:30:00	0
0516-0044	2017-01-16 05:45:00	0
0516-0044	2017-01-16 06:00:00	7
0516-0044	2017-01-16 06:15:00	0
0516-0044	2017-01-16 06:30:00	0
0516-0044	2017-01-16 06:45:00	0
0516-0044	2017-01-16 07:00:00	0
0516-0044	2017-01-16 07:15:00	0
0516-0044	2017-01-16 07:30:00	0
0516-0044	2017-01-16 07:45:00	0
0516-0044	2017-01-16 08:00:00	0
0516-0044	2017-01-16 08:15:00	30
0516-0044	2017-01-16 08:30:00	21
0516-0044	2017-01-16 08:45:00	199
0516-0044	2017-01-16 09:00:00	159
0516-0044	2017-01-16 09:15:00	179
0516-0044	2017-01-16 09:30:00	9
0516-0044	2017-01-16 09:45:00	401
0516-0044	2017-01-16 10:00:00	560
0516-0044	2017-01-16 10:15:00	0
0516-0044	2017-01-16 10:30:00	6
0516-0044	2017-01-16 10:45:00	0
0516-0044	2017-01-16 11:00:00	9
0516-0044	2017-01-16 11:15:00	0
0516-0044	2017-01-16 11:30:00	21
0516-0044	2017-01-16 11:45:00	5
0516-0044	2017-01-16 12:00:00	0
0516-0044	2017-01-16 12:15:00	0
0516-0044	2017-01-16 12:30:00	214
0516-0044	2017-01-16 12:45:00	18
0516-0044	2017-01-16 13:00:00	16
0516-0044	2017-01-16 13:15:00	0
0516-0044	2017-01-16 13:30:00	48
0516-0044	2017-01-16 13:45:00	0
0516-0044	2017-01-16 14:00:00	4
0516-0044	2017-01-16 14:15:00	852
0516-0044	2017-01-16 14:30:00	367
0516-0044	2017-01-16 14:45:00	1003
0516-0044	2017-01-16 15:00:00	432
0516-0044	2017-01-16 15:15:00	0
0516-0044	2017-01-16 15:30:00	0
0516-0044	2017-01-16 15:45:00	0
0516-0044	2017-01-16 16:00:00	20
0516-0044	2017-01-16 16:15:00	0
0516-0044	2017-01-16 16:30:00	0
0516-0044	2017-01-16 16:45:00	0
0516-0044	2017-01-16 17:00:00	0
0516-0044	2017-01-16 17:15:00	0
0516-0044	2017-01-16 17:30:00	0
0516-0044	2017-01-16 17:45:00	0
0516-0044	2017-01-16 18:00:00	0
0516-0044	2017-01-16 18:15:00	0
0516-0044	2017-01-16 18:30:00	0
0516-0044	2017-01-16 18:45:00	0
0516-0044	2017-01-16 19:00:00	0
0516-0044	2017-01-16 19:15:00	212
0516-0044	2017-01-16 19:30:00	444
0516-0044	2017-01-16 19:45:00	671
0516-0044	2017-01-16 20:00:00	0
0516-0044	2017-01-16 20:15:00	79
0516-0044	2017-01-16 20:30:00	26
0516-0044	2017-01-16 20:45:00	9
0516-0044	2017-01-16 21:00:00	158
0516-0044	2017-01-16 21:15:00	0
0516-0044	2017-01-16 21:30:00	24
0516-0044	2017-01-16 21:45:00	58
0516-0044	2017-01-16 22:00:00	64
0516-0044	2017-01-16 22:15:00	34
0516-0044	2017-01-16 22:30:00	67
0516-0044	2017-01-16 22:45:00	0
0516-0044	2017-01-16 23:00:00	49
0516-0044	2017-01-16 23:15:00	20
0516-0044	2017-01-16 23:30:00	9
0516-0044	2017-01-16 23:45:00	22
0516-0044	2017-01-17 00:00:00	0
0516-0044	2017-01-17 00:15:00	0
0516-0044	2017-01-17 00:30:00	10
0516-0044	2017-01-17 00:45:00	8
0516-0044	2017-01-17 01:00:00	167
0516-0044	2017-01-17 01:15:00	199
0516-0044	2017-01-17 01:30:00	14
0516-0044	2017-01-17 01:45:00	0
0516-0044	2017-01-17 02:00:00	0
0516-0044	2017-01-17 02:15:00	0
0516-0044	2017-01-17 02:30:00	0
0516-0044	2017-01-17 02:45:00	0
0516-0044	2017-01-17 03:00:00	0
0516-0044	2017-01-17 03:15:00	0
0516-0044	2017-01-17 03:30:00	0
0516-0044	2017-01-17 03:45:00	0
0516-0044	2017-01-17 04:00:00	0
0516-0044	2017-01-17 04:15:00	0
0516-0044	2017-01-17 04:30:00	0
0516-0044	2017-01-17 04:45:00	0
0516-0044	2017-01-17 05:00:00	0
0516-0044	2017-01-17 05:15:00	9
0516-0044	2017-01-17 05:30:00	0
0516-0044	2017-01-17 05:45:00	0
0516-0044	2017-01-17 06:00:00	0
0516-0044	2017-01-17 06:15:00	11
0516-0044	2017-01-17 06:30:00	10
0516-0044	2017-01-17 06:45:00	0
0516-0044	2017-01-17 07:00:00	0
0516-0044	2017-01-17 07:15:00	0
0516-0044	2017-01-17 07:30:00	0
0516-0044	2017-01-17 07:45:00	46
0516-0044	2017-01-17 08:00:00	268
0516-0044	2017-01-17 08:15:00	132
0516-0044	2017-01-17 08:30:00	0
0516-0044	2017-01-17 08:45:00	132
0516-0044	2017-01-17 09:00:00	66
0516-0044	2017-01-17 09:15:00	0
0516-0044	2017-01-17 09:30:00	0
0516-0044	2017-01-17 09:45:00	0
0516-0044	2017-01-17 10:00:00	0
0516-0044	2017-01-17 10:15:00	0
0516-0044	2017-01-17 10:30:00	0
0516-0044	2017-01-17 10:45:00	0
0516-0044	2017-01-17 11:00:00	0
0516-0044	2017-01-17 11:15:00	0
0516-0044	2017-01-17 11:30:00	0
0516-0044	2017-01-17 11:45:00	0
0516-0044	2017-01-17 12:00:00	0
0516-0044	2017-01-17 12:15:00	0
0516-0044	2017-01-17 12:30:00	0
0516-0044	2017-01-17 12:45:00	0
0516-0044	2017-01-17 13:00:00	0
0516-0044	2017-01-17 13:15:00	0
0516-0044	2017-01-17 13:30:00	0
0516-0044	2017-01-17 13:45:00	0
0516-0044	2017-01-17 14:00:00	0
0516-0044	2017-01-17 14:15:00	0
0516-0044	2017-01-17 14:30:00	0
0516-0044	2017-01-17 14:45:00	0
0516-0044	2017-01-17 15:00:00	0
0516-0044	2017-01-17 15:15:00	0
0516-0044	2017-01-17 15:30:00	0
0516-0044	2017-01-17 15:45:00	0
0516-0044	2017-01-17 16:00:00	0
0516-0044	2017-01-17 16:15:00	0
0516-0044	2017-01-17 16:30:00	0
0516-0044	2017-01-17 16:45:00	0
0516-0044	2017-01-17 17:00:00	0
0516-0044	2017-01-17 17:15:00	0
0516-0044	2017-01-17 17:30:00	0
0516-0044	2017-01-17 17:45:00	0
0516-0044	2017-01-17 18:00:00	0
0516-0044	2017-01-17 18:15:00	0
0516-0044	2017-01-17 18:30:00	0
0516-0044	2017-01-17 18:45:00	0
0516-0044	2017-01-17 19:00:00	0
0516-0044	2017-01-17 19:15:00	0
0516-0044	2017-01-17 19:30:00	0
0516-0044	2017-01-17 19:45:00	0
0516-0044	2017-01-17 20:00:00	0
0516-0044	2017-01-17 20:15:00	0
0516-0044	2017-01-17 20:30:00	0
0516-0044	2017-01-17 20:45:00	0
0516-0044	2017-01-17 21:00:00	0
0516-0044	2017-01-17 21:15:00	0
0516-0044	2017-01-17 21:30:00	0
0516-0044	2017-01-17 21:45:00	0
0516-0044	2017-01-17 22:00:00	0
0516-0044	2017-01-17 22:15:00	0
0516-0044	2017-01-17 22:30:00	0
0516-0044	2017-01-17 22:45:00	0
0516-0044	2017-01-17 23:00:00	0
0516-0044	2017-01-17 23:15:00	0
0516-0044	2017-01-17 23:30:00	0
0516-0044	2017-01-17 23:45:00	0
