## Supplementary Data 2 for "Digital phenotyping by consumer wearables identifies sleep-associated markers of cardiovascular disease risk and biological aging": ActivityTable_0516-0059-NHC.tsv

0516-0059	2016-07-05 00:00:00	0
0516-0059	2016-07-05 00:15:00	0
0516-0059	2016-07-05 00:30:00	0
0516-0059	2016-07-05 00:45:00	0
0516-0059	2016-07-05 01:00:00	0
0516-0059	2016-07-05 01:15:00	0
0516-0059	2016-07-05 01:30:00	0
0516-0059	2016-07-05 01:45:00	0
0516-0059	2016-07-05 02:00:00	0
0516-0059	2016-07-05 02:15:00	0
0516-0059	2016-07-05 02:30:00	0
0516-0059	2016-07-05 02:45:00	0
0516-0059	2016-07-05 03:00:00	0
0516-0059	2016-07-05 03:15:00	0
0516-0059	2016-07-05 03:30:00	0
0516-0059	2016-07-05 03:45:00	0
0516-0059	2016-07-05 04:00:00	0
0516-0059	2016-07-05 04:15:00	0
0516-0059	2016-07-05 04:30:00	0
0516-0059	2016-07-05 04:45:00	0
0516-0059	2016-07-05 05:00:00	0
0516-0059	2016-07-05 05:15:00	0
0516-0059	2016-07-05 05:30:00	0
0516-0059	2016-07-05 05:45:00	0
0516-0059	2016-07-05 06:00:00	0
0516-0059	2016-07-05 06:15:00	0
0516-0059	2016-07-05 06:30:00	0
0516-0059	2016-07-05 06:45:00	0
0516-0059	2016-07-05 07:00:00	0
0516-0059	2016-07-05 07:15:00	0
0516-0059	2016-07-05 07:30:00	0
0516-0059	2016-07-05 07:45:00	0
0516-0059	2016-07-05 08:00:00	0
0516-0059	2016-07-05 08:15:00	0
0516-0059	2016-07-05 08:30:00	0
0516-0059	2016-07-05 08:45:00	0
0516-0059	2016-07-05 09:00:00	0
0516-0059	2016-07-05 09:15:00	0
0516-0059	2016-07-05 09:30:00	0
0516-0059	2016-07-05 09:45:00	0
0516-0059	2016-07-05 10:00:00	0
0516-0059	2016-07-05 10:15:00	30
0516-0059	2016-07-05 10:30:00	0
0516-0059	2016-07-05 10:45:00	0
0516-0059	2016-07-05 11:00:00	4
0516-0059	2016-07-05 11:15:00	0
0516-0059	2016-07-05 11:30:00	366
0516-0059	2016-07-05 11:45:00	441
0516-0059	2016-07-05 12:00:00	356
0516-0059	2016-07-05 12:15:00	612
0516-0059	2016-07-05 12:30:00	363
0516-0059	2016-07-05 12:45:00	0
0516-0059	2016-07-05 13:00:00	8
0516-0059	2016-07-05 13:15:00	0
0516-0059	2016-07-05 13:30:00	164
0516-0059	2016-07-05 13:45:00	190
0516-0059	2016-07-05 14:00:00	0
0516-0059	2016-07-05 14:15:00	0
0516-0059	2016-07-05 14:30:00	100
0516-0059	2016-07-05 14:45:00	84
0516-0059	2016-07-05 15:00:00	0
0516-0059	2016-07-05 15:15:00	44
0516-0059	2016-07-05 15:30:00	7
0516-0059	2016-07-05 15:45:00	5
0516-0059	2016-07-05 16:00:00	0
0516-0059	2016-07-05 16:15:00	0
0516-0059	2016-07-05 16:30:00	0
0516-0059	2016-07-05 16:45:00	70
0516-0059	2016-07-05 17:00:00	226
0516-0059	2016-07-05 17:15:00	255
0516-0059	2016-07-05 17:30:00	32
0516-0059	2016-07-05 17:45:00	0
0516-0059	2016-07-05 18:00:00	0
0516-0059	2016-07-05 18:15:00	9
0516-0059	2016-07-05 18:30:00	0
0516-0059	2016-07-05 18:45:00	50
0516-0059	2016-07-05 19:00:00	135
0516-0059	2016-07-05 19:15:00	16
0516-0059	2016-07-05 19:30:00	37
0516-0059	2016-07-05 19:45:00	45
0516-0059	2016-07-05 20:00:00	13
0516-0059	2016-07-05 20:15:00	0
0516-0059	2016-07-05 20:30:00	0
0516-0059	2016-07-05 20:45:00	0
0516-0059	2016-07-05 21:00:00	14
0516-0059	2016-07-05 21:15:00	99
0516-0059	2016-07-05 21:30:00	36
0516-0059	2016-07-05 21:45:00	20
0516-0059	2016-07-05 22:00:00	0
0516-0059	2016-07-05 22:15:00	0
0516-0059	2016-07-05 22:30:00	0
0516-0059	2016-07-05 22:45:00	0
0516-0059	2016-07-05 23:00:00	0
0516-0059	2016-07-05 23:15:00	0
0516-0059	2016-07-05 23:30:00	0
0516-0059	2016-07-05 23:45:00	0
0516-0059	2016-07-06 00:00:00	0
0516-0059	2016-07-06 00:15:00	0
0516-0059	2016-07-06 00:30:00	0
0516-0059	2016-07-06 00:45:00	0
0516-0059	2016-07-06 01:00:00	0
0516-0059	2016-07-06 01:15:00	0
0516-0059	2016-07-06 01:30:00	0
0516-0059	2016-07-06 01:45:00	0
0516-0059	2016-07-06 02:00:00	8
0516-0059	2016-07-06 02:15:00	0
0516-0059	2016-07-06 02:30:00	0
0516-0059	2016-07-06 02:45:00	0
0516-0059	2016-07-06 03:00:00	0
0516-0059	2016-07-06 03:15:00	0
0516-0059	2016-07-06 03:30:00	4
0516-0059	2016-07-06 03:45:00	0
0516-0059	2016-07-06 04:00:00	0
0516-0059	2016-07-06 04:15:00	0
0516-0059	2016-07-06 04:30:00	0
0516-0059	2016-07-06 04:45:00	0
0516-0059	2016-07-06 05:00:00	8
0516-0059	2016-07-06 05:15:00	0
0516-0059	2016-07-06 05:30:00	0
0516-0059	2016-07-06 05:45:00	134
0516-0059	2016-07-06 06:00:00	446
0516-0059	2016-07-06 06:15:00	7
0516-0059	2016-07-06 06:30:00	0
0516-0059	2016-07-06 06:45:00	56
0516-0059	2016-07-06 07:00:00	183
0516-0059	2016-07-06 07:15:00	285
0516-0059	2016-07-06 07:30:00	18
0516-0059	2016-07-06 07:45:00	708
0516-0059	2016-07-06 08:00:00	895
0516-0059	2016-07-06 08:15:00	516
0516-0059	2016-07-06 08:30:00	607
0516-0059	2016-07-06 08:45:00	219
0516-0059	2016-07-06 09:00:00	67
0516-0059	2016-07-06 09:15:00	750
0516-0059	2016-07-06 09:30:00	921
0516-0059	2016-07-06 09:45:00	1017
0516-0059	2016-07-06 10:00:00	797
0516-0059	2016-07-06 10:15:00	554
0516-0059	2016-07-06 10:30:00	670
0516-0059	2016-07-06 10:45:00	374
0516-0059	2016-07-06 11:00:00	13
0516-0059	2016-07-06 11:15:00	198
0516-0059	2016-07-06 11:30:00	7
0516-0059	2016-07-06 11:45:00	6
0516-0059	2016-07-06 12:00:00	228
0516-0059	2016-07-06 12:15:00	13
0516-0059	2016-07-06 12:30:00	0
0516-0059	2016-07-06 12:45:00	85
0516-0059	2016-07-06 13:00:00	161
0516-0059	2016-07-06 13:15:00	44
0516-0059	2016-07-06 13:30:00	42
0516-0059	2016-07-06 13:45:00	138
0516-0059	2016-07-06 14:00:00	143
0516-0059	2016-07-06 14:15:00	140
0516-0059	2016-07-06 14:30:00	10
0516-0059	2016-07-06 14:45:00	0
0516-0059	2016-07-06 15:00:00	0
0516-0059	2016-07-06 15:15:00	0
0516-0059	2016-07-06 15:30:00	0
0516-0059	2016-07-06 15:45:00	0
0516-0059	2016-07-06 16:00:00	34
0516-0059	2016-07-06 16:15:00	12
0516-0059	2016-07-06 16:30:00	0
0516-0059	2016-07-06 16:45:00	111
0516-0059	2016-07-06 17:00:00	11
0516-0059	2016-07-06 17:15:00	0
0516-0059	2016-07-06 17:30:00	0
0516-0059	2016-07-06 17:45:00	0
0516-0059	2016-07-06 18:00:00	0
0516-0059	2016-07-06 18:15:00	0
0516-0059	2016-07-06 18:30:00	185
0516-0059	2016-07-06 18:45:00	293
0516-0059	2016-07-06 19:00:00	79
0516-0059	2016-07-06 19:15:00	82
0516-0059	2016-07-06 19:30:00	0
0516-0059	2016-07-06 19:45:00	40
0516-0059	2016-07-06 20:00:00	189
0516-0059	2016-07-06 20:15:00	37
0516-0059	2016-07-06 20:30:00	8
0516-0059	2016-07-06 20:45:00	12
0516-0059	2016-07-06 21:00:00	0
0516-0059	2016-07-06 21:15:00	81
0516-0059	2016-07-06 21:30:00	39
0516-0059	2016-07-06 21:45:00	8
0516-0059	2016-07-06 22:00:00	0
0516-0059	2016-07-06 22:15:00	0
0516-0059	2016-07-06 22:30:00	0
0516-0059	2016-07-06 22:45:00	0
0516-0059	2016-07-06 23:00:00	0
0516-0059	2016-07-06 23:15:00	0
0516-0059	2016-07-06 23:30:00	0
0516-0059	2016-07-06 23:45:00	0
0516-0059	2016-07-07 00:00:00	0
0516-0059	2016-07-07 00:15:00	0
0516-0059	2016-07-07 00:30:00	0
0516-0059	2016-07-07 00:45:00	0
0516-0059	2016-07-07 01:00:00	0
0516-0059	2016-07-07 01:15:00	0
0516-0059	2016-07-07 01:30:00	0
0516-0059	2016-07-07 01:45:00	0
0516-0059	2016-07-07 02:00:00	0
0516-0059	2016-07-07 02:15:00	5
0516-0059	2016-07-07 02:30:00	0
0516-0059	2016-07-07 02:45:00	0
0516-0059	2016-07-07 03:00:00	0
0516-0059	2016-07-07 03:15:00	0
0516-0059	2016-07-07 03:30:00	0
0516-0059	2016-07-07 03:45:00	0
0516-0059	2016-07-07 04:00:00	0
0516-0059	2016-07-07 04:15:00	15
0516-0059	2016-07-07 04:30:00	0
0516-0059	2016-07-07 04:45:00	0
0516-0059	2016-07-07 05:00:00	0
0516-0059	2016-07-07 05:15:00	0
0516-0059	2016-07-07 05:30:00	0
0516-0059	2016-07-07 05:45:00	0
0516-0059	2016-07-07 06:00:00	232
0516-0059	2016-07-07 06:15:00	353
0516-0059	2016-07-07 06:30:00	101
0516-0059	2016-07-07 06:45:00	11
0516-0059	2016-07-07 07:00:00	43
0516-0059	2016-07-07 07:15:00	102
0516-0059	2016-07-07 07:30:00	223
0516-0059	2016-07-07 07:45:00	803
0516-0059	2016-07-07 08:00:00	814
0516-0059	2016-07-07 08:15:00	583
0516-0059	2016-07-07 08:30:00	570
0516-0059	2016-07-07 08:45:00	563
0516-0059	2016-07-07 09:00:00	566
0516-0059	2016-07-07 09:15:00	438
0516-0059	2016-07-07 09:30:00	486
0516-0059	2016-07-07 09:45:00	479
0516-0059	2016-07-07 10:00:00	123
0516-0059	2016-07-07 10:15:00	130
0516-0059	2016-07-07 10:30:00	103
0516-0059	2016-07-07 10:45:00	408
0516-0059	2016-07-07 11:00:00	56
0516-0059	2016-07-07 11:15:00	8
0516-0059	2016-07-07 11:30:00	0
0516-0059	2016-07-07 11:45:00	69
0516-0059	2016-07-07 12:00:00	64
0516-0059	2016-07-07 12:15:00	0
0516-0059	2016-07-07 12:30:00	14
0516-0059	2016-07-07 12:45:00	189
0516-0059	2016-07-07 13:00:00	0
0516-0059	2016-07-07 13:15:00	0
0516-0059	2016-07-07 13:30:00	0
0516-0059	2016-07-07 13:45:00	51
0516-0059	2016-07-07 14:00:00	396
0516-0059	2016-07-07 14:15:00	174
0516-0059	2016-07-07 14:30:00	0
0516-0059	2016-07-07 14:45:00	0
0516-0059	2016-07-07 15:00:00	146
0516-0059	2016-07-07 15:15:00	10
0516-0059	2016-07-07 15:30:00	63
0516-0059	2016-07-07 15:45:00	139
0516-0059	2016-07-07 16:00:00	0
0516-0059	2016-07-07 16:15:00	0
0516-0059	2016-07-07 16:30:00	0
0516-0059	2016-07-07 16:45:00	115
0516-0059	2016-07-07 17:00:00	10
0516-0059	2016-07-07 17:15:00	0
0516-0059	2016-07-07 17:30:00	0
0516-0059	2016-07-07 17:45:00	231
0516-0059	2016-07-07 18:00:00	137
0516-0059	2016-07-07 18:15:00	244
0516-0059	2016-07-07 18:30:00	287
0516-0059	2016-07-07 18:45:00	8
0516-0059	2016-07-07 19:00:00	238
0516-0059	2016-07-07 19:15:00	22
0516-0059	2016-07-07 19:30:00	63
0516-0059	2016-07-07 19:45:00	0
0516-0059	2016-07-07 20:00:00	0
0516-0059	2016-07-07 20:15:00	0
0516-0059	2016-07-07 20:30:00	20
0516-0059	2016-07-07 20:45:00	17
0516-0059	2016-07-07 21:00:00	67
0516-0059	2016-07-07 21:15:00	57
0516-0059	2016-07-07 21:30:00	21
0516-0059	2016-07-07 21:45:00	160
0516-0059	2016-07-07 22:00:00	78
0516-0059	2016-07-07 22:15:00	0
0516-0059	2016-07-07 22:30:00	0
0516-0059	2016-07-07 22:45:00	0
0516-0059	2016-07-07 23:00:00	0
0516-0059	2016-07-07 23:15:00	0
0516-0059	2016-07-07 23:30:00	0
0516-0059	2016-07-07 23:45:00	0
0516-0059	2016-07-08 00:00:00	0
0516-0059	2016-07-08 00:15:00	0
0516-0059	2016-07-08 00:30:00	0
0516-0059	2016-07-08 00:45:00	0
0516-0059	2016-07-08 01:00:00	0
0516-0059	2016-07-08 01:15:00	0
0516-0059	2016-07-08 01:30:00	0
0516-0059	2016-07-08 01:45:00	0
0516-0059	2016-07-08 02:00:00	0
0516-0059	2016-07-08 02:15:00	0
0516-0059	2016-07-08 02:30:00	8
0516-0059	2016-07-08 02:45:00	0
0516-0059	2016-07-08 03:00:00	0
0516-0059	2016-07-08 03:15:00	0
0516-0059	2016-07-08 03:30:00	0
0516-0059	2016-07-08 03:45:00	0
0516-0059	2016-07-08 04:00:00	11
0516-0059	2016-07-08 04:15:00	0
0516-0059	2016-07-08 04:30:00	0
0516-0059	2016-07-08 04:45:00	0
0516-0059	2016-07-08 05:00:00	0
0516-0059	2016-07-08 05:15:00	10
0516-0059	2016-07-08 05:30:00	381
0516-0059	2016-07-08 05:45:00	57
0516-0059	2016-07-08 06:00:00	11
0516-0059	2016-07-08 06:15:00	0
0516-0059	2016-07-08 06:30:00	196
0516-0059	2016-07-08 06:45:00	0
0516-0059	2016-07-08 07:00:00	0
0516-0059	2016-07-08 07:15:00	139
0516-0059	2016-07-08 07:30:00	18
0516-0059	2016-07-08 07:45:00	147
0516-0059	2016-07-08 08:00:00	310
0516-0059	2016-07-08 08:15:00	100
0516-0059	2016-07-08 08:30:00	625
0516-0059	2016-07-08 08:45:00	113
0516-0059	2016-07-08 09:00:00	663
0516-0059	2016-07-08 09:15:00	855
0516-0059	2016-07-08 09:30:00	926
0516-0059	2016-07-08 09:45:00	801
0516-0059	2016-07-08 10:00:00	769
0516-0059	2016-07-08 10:15:00	277
0516-0059	2016-07-08 10:30:00	157
0516-0059	2016-07-08 10:45:00	90
0516-0059	2016-07-08 11:00:00	72
0516-0059	2016-07-08 11:15:00	65
0516-0059	2016-07-08 11:30:00	0
0516-0059	2016-07-08 11:45:00	0
0516-0059	2016-07-08 12:00:00	0
0516-0059	2016-07-08 12:15:00	0
0516-0059	2016-07-08 12:30:00	0
0516-0059	2016-07-08 12:45:00	0
0516-0059	2016-07-08 13:00:00	11
0516-0059	2016-07-08 13:15:00	50
0516-0059	2016-07-08 13:30:00	28
0516-0059	2016-07-08 13:45:00	14
0516-0059	2016-07-08 14:00:00	118
0516-0059	2016-07-08 14:15:00	197
0516-0059	2016-07-08 14:30:00	84
0516-0059	2016-07-08 14:45:00	66
0516-0059	2016-07-08 15:00:00	108
0516-0059	2016-07-08 15:15:00	96
0516-0059	2016-07-08 15:30:00	78
0516-0059	2016-07-08 15:45:00	227
0516-0059	2016-07-08 16:00:00	177
0516-0059	2016-07-08 16:15:00	249
0516-0059	2016-07-08 16:30:00	83
0516-0059	2016-07-08 16:45:00	58
0516-0059	2016-07-08 17:00:00	0
0516-0059	2016-07-08 17:15:00	0
0516-0059	2016-07-08 17:30:00	0
0516-0059	2016-07-08 17:45:00	0
0516-0059	2016-07-08 18:00:00	0
0516-0059	2016-07-08 18:15:00	90
0516-0059	2016-07-08 18:30:00	0
0516-0059	2016-07-08 18:45:00	0
0516-0059	2016-07-08 19:00:00	0
0516-0059	2016-07-08 19:15:00	235
0516-0059	2016-07-08 19:30:00	14
0516-0059	2016-07-08 19:45:00	140
0516-0059	2016-07-08 20:00:00	110
0516-0059	2016-07-08 20:15:00	20
0516-0059	2016-07-08 20:30:00	4
0516-0059	2016-07-08 20:45:00	17
0516-0059	2016-07-08 21:00:00	56
0516-0059	2016-07-08 21:15:00	70
0516-0059	2016-07-08 21:30:00	49
0516-0059	2016-07-08 21:45:00	165
0516-0059	2016-07-08 22:00:00	52
0516-0059	2016-07-08 22:15:00	6
0516-0059	2016-07-08 22:30:00	151
0516-0059	2016-07-08 22:45:00	0
0516-0059	2016-07-08 23:00:00	0
0516-0059	2016-07-08 23:15:00	0
0516-0059	2016-07-08 23:30:00	0
0516-0059	2016-07-08 23:45:00	0
0516-0059	2016-07-09 00:00:00	0
0516-0059	2016-07-09 00:15:00	0
0516-0059	2016-07-09 00:30:00	0
0516-0059	2016-07-09 00:45:00	0
0516-0059	2016-07-09 01:00:00	0
0516-0059	2016-07-09 01:15:00	0
0516-0059	2016-07-09 01:30:00	0
0516-0059	2016-07-09 01:45:00	0
0516-0059	2016-07-09 02:00:00	0
0516-0059	2016-07-09 02:15:00	0
0516-0059	2016-07-09 02:30:00	0
0516-0059	2016-07-09 02:45:00	0
0516-0059	2016-07-09 03:00:00	0
0516-0059	2016-07-09 03:15:00	0
0516-0059	2016-07-09 03:30:00	0
0516-0059	2016-07-09 03:45:00	0
0516-0059	2016-07-09 04:00:00	0
0516-0059	2016-07-09 04:15:00	0
0516-0059	2016-07-09 04:30:00	0
0516-0059	2016-07-09 04:45:00	0
0516-0059	2016-07-09 05:00:00	0
0516-0059	2016-07-09 05:15:00	0
0516-0059	2016-07-09 05:30:00	0
0516-0059	2016-07-09 05:45:00	52
0516-0059	2016-07-09 06:00:00	0
0516-0059	2016-07-09 06:15:00	16
0516-0059	2016-07-09 06:30:00	0
0516-0059	2016-07-09 06:45:00	81
0516-0059	2016-07-09 07:00:00	256
0516-0059	2016-07-09 07:15:00	0
0516-0059	2016-07-09 07:30:00	108
0516-0059	2016-07-09 07:45:00	94
0516-0059	2016-07-09 08:00:00	0
0516-0059	2016-07-09 08:15:00	0
0516-0059	2016-07-09 08:30:00	0
0516-0059	2016-07-09 08:45:00	0
0516-0059	2016-07-09 09:00:00	0
0516-0059	2016-07-09 09:15:00	0
0516-0059	2016-07-09 09:30:00	40
0516-0059	2016-07-09 09:45:00	0
0516-0059	2016-07-09 10:00:00	0
0516-0059	2016-07-09 10:15:00	0
0516-0059	2016-07-09 10:30:00	0
0516-0059	2016-07-09 10:45:00	12
0516-0059	2016-07-09 11:00:00	68
0516-0059	2016-07-09 11:15:00	82
0516-0059	2016-07-09 11:30:00	53
0516-0059	2016-07-09 11:45:00	24
0516-0059	2016-07-09 12:00:00	34
0516-0059	2016-07-09 12:15:00	117
0516-0059	2016-07-09 12:30:00	0
0516-0059	2016-07-09 12:45:00	0
0516-0059	2016-07-09 13:00:00	0
0516-0059	2016-07-09 13:15:00	0
0516-0059	2016-07-09 13:30:00	56
0516-0059	2016-07-09 13:45:00	16
0516-0059	2016-07-09 14:00:00	0
0516-0059	2016-07-09 14:15:00	0
0516-0059	2016-07-09 14:30:00	0
0516-0059	2016-07-09 14:45:00	60
0516-0059	2016-07-09 15:00:00	0
0516-0059	2016-07-09 15:15:00	158
0516-0059	2016-07-09 15:30:00	24
0516-0059	2016-07-09 15:45:00	228
0516-0059	2016-07-09 16:00:00	32
0516-0059	2016-07-09 16:15:00	291
0516-0059	2016-07-09 16:30:00	39
0516-0059	2016-07-09 16:45:00	149
0516-0059	2016-07-09 17:00:00	54
0516-0059	2016-07-09 17:15:00	314
0516-0059	2016-07-09 17:30:00	67
0516-0059	2016-07-09 17:45:00	270
0516-0059	2016-07-09 18:00:00	0
0516-0059	2016-07-09 18:15:00	0
0516-0059	2016-07-09 18:30:00	0
0516-0059	2016-07-09 18:45:00	159
0516-0059	2016-07-09 19:00:00	161
0516-0059	2016-07-09 19:15:00	7
0516-0059	2016-07-09 19:30:00	81
0516-0059	2016-07-09 19:45:00	61
0516-0059	2016-07-09 20:00:00	0
0516-0059	2016-07-09 20:15:00	0
0516-0059	2016-07-09 20:30:00	110
0516-0059	2016-07-09 20:45:00	0
0516-0059	2016-07-09 21:00:00	0
0516-0059	2016-07-09 21:15:00	0
0516-0059	2016-07-09 21:30:00	0
0516-0059	2016-07-09 21:45:00	0
0516-0059	2016-07-09 22:00:00	0
0516-0059	2016-07-09 22:15:00	0
0516-0059	2016-07-09 22:30:00	0
0516-0059	2016-07-09 22:45:00	0
0516-0059	2016-07-09 23:00:00	0
0516-0059	2016-07-09 23:15:00	0
0516-0059	2016-07-09 23:30:00	0
0516-0059	2016-07-09 23:45:00	0
0516-0059	2016-07-10 00:00:00	0
0516-0059	2016-07-10 00:15:00	0
0516-0059	2016-07-10 00:30:00	0
0516-0059	2016-07-10 00:45:00	0
0516-0059	2016-07-10 01:00:00	0
0516-0059	2016-07-10 01:15:00	0
0516-0059	2016-07-10 01:30:00	0
0516-0059	2016-07-10 01:45:00	0
0516-0059	2016-07-10 02:00:00	0
0516-0059	2016-07-10 02:15:00	0
0516-0059	2016-07-10 02:30:00	0
0516-0059	2016-07-10 02:45:00	0
0516-0059	2016-07-10 03:00:00	0
0516-0059	2016-07-10 03:15:00	0
0516-0059	2016-07-10 03:30:00	0
0516-0059	2016-07-10 03:45:00	0
0516-0059	2016-07-10 04:00:00	7
0516-0059	2016-07-10 04:15:00	0
0516-0059	2016-07-10 04:30:00	0
0516-0059	2016-07-10 04:45:00	0
0516-0059	2016-07-10 05:00:00	0
0516-0059	2016-07-10 05:15:00	0
0516-0059	2016-07-10 05:30:00	0
0516-0059	2016-07-10 05:45:00	26
0516-0059	2016-07-10 06:00:00	56
0516-0059	2016-07-10 06:15:00	74
0516-0059	2016-07-10 06:30:00	0
0516-0059	2016-07-10 06:45:00	0
0516-0059	2016-07-10 07:00:00	10
0516-0059	2016-07-10 07:15:00	50
0516-0059	2016-07-10 07:30:00	19
0516-0059	2016-07-10 07:45:00	17
0516-0059	2016-07-10 08:00:00	0
0516-0059	2016-07-10 08:15:00	260
0516-0059	2016-07-10 08:30:00	115
0516-0059	2016-07-10 08:45:00	0
0516-0059	2016-07-10 09:00:00	31
0516-0059	2016-07-10 09:15:00	6
0516-0059	2016-07-10 09:30:00	9
0516-0059	2016-07-10 09:45:00	89
0516-0059	2016-07-10 10:00:00	77
0516-0059	2016-07-10 10:15:00	47
0516-0059	2016-07-10 10:30:00	93
0516-0059	2016-07-10 10:45:00	417
0516-0059	2016-07-10 11:00:00	0
0516-0059	2016-07-10 11:15:00	95
0516-0059	2016-07-10 11:30:00	65
0516-0059	2016-07-10 11:45:00	119
0516-0059	2016-07-10 12:00:00	31
0516-0059	2016-07-10 12:15:00	26
0516-0059	2016-07-10 12:30:00	0
0516-0059	2016-07-10 12:45:00	0
0516-0059	2016-07-10 13:00:00	0
0516-0059	2016-07-10 13:15:00	0
0516-0059	2016-07-10 13:30:00	340
0516-0059	2016-07-10 13:45:00	27
0516-0059	2016-07-10 14:00:00	88
0516-0059	2016-07-10 14:15:00	131
0516-0059	2016-07-10 14:30:00	132
0516-0059	2016-07-10 14:45:00	63
0516-0059	2016-07-10 15:00:00	121
0516-0059	2016-07-10 15:15:00	85
0516-0059	2016-07-10 15:30:00	258
0516-0059	2016-07-10 15:45:00	21
0516-0059	2016-07-10 16:00:00	135
0516-0059	2016-07-10 16:15:00	24
0516-0059	2016-07-10 16:30:00	0
0516-0059	2016-07-10 16:45:00	46
0516-0059	2016-07-10 17:00:00	282
0516-0059	2016-07-10 17:15:00	173
0516-0059	2016-07-10 17:30:00	170
0516-0059	2016-07-10 17:45:00	0
0516-0059	2016-07-10 18:00:00	69
0516-0059	2016-07-10 18:15:00	336
0516-0059	2016-07-10 18:30:00	240
0516-0059	2016-07-10 18:45:00	124
0516-0059	2016-07-10 19:00:00	35
0516-0059	2016-07-10 19:15:00	0
0516-0059	2016-07-10 19:30:00	34
0516-0059	2016-07-10 19:45:00	64
0516-0059	2016-07-10 20:00:00	9
0516-0059	2016-07-10 20:15:00	30
0516-0059	2016-07-10 20:30:00	19
0516-0059	2016-07-10 20:45:00	19
0516-0059	2016-07-10 21:00:00	263
0516-0059	2016-07-10 21:15:00	145
0516-0059	2016-07-10 21:30:00	145
0516-0059	2016-07-10 21:45:00	41
0516-0059	2016-07-10 22:00:00	94
0516-0059	2016-07-10 22:15:00	27
0516-0059	2016-07-10 22:30:00	17
0516-0059	2016-07-10 22:45:00	57
0516-0059	2016-07-10 23:00:00	160
0516-0059	2016-07-10 23:15:00	0
0516-0059	2016-07-10 23:30:00	0
0516-0059	2016-07-10 23:45:00	0
0516-0059	2016-07-11 00:00:00	0
0516-0059	2016-07-11 00:15:00	0
0516-0059	2016-07-11 00:30:00	0
0516-0059	2016-07-11 00:45:00	0
0516-0059	2016-07-11 01:00:00	0
0516-0059	2016-07-11 01:15:00	0
0516-0059	2016-07-11 01:30:00	0
0516-0059	2016-07-11 01:45:00	0
0516-0059	2016-07-11 02:00:00	35
0516-0059	2016-07-11 02:15:00	0
0516-0059	2016-07-11 02:30:00	0
0516-0059	2016-07-11 02:45:00	0
0516-0059	2016-07-11 03:00:00	0
0516-0059	2016-07-11 03:15:00	0
0516-0059	2016-07-11 03:30:00	0
0516-0059	2016-07-11 03:45:00	0
0516-0059	2016-07-11 04:00:00	0
0516-0059	2016-07-11 04:15:00	0
0516-0059	2016-07-11 04:30:00	0
0516-0059	2016-07-11 04:45:00	0
0516-0059	2016-07-11 05:00:00	0
0516-0059	2016-07-11 05:15:00	0
0516-0059	2016-07-11 05:30:00	136
0516-0059	2016-07-11 05:45:00	307
0516-0059	2016-07-11 06:00:00	4
0516-0059	2016-07-11 06:15:00	23
0516-0059	2016-07-11 06:30:00	134
0516-0059	2016-07-11 06:45:00	0
0516-0059	2016-07-11 07:00:00	170
0516-0059	2016-07-11 07:15:00	162
0516-0059	2016-07-11 07:30:00	127
0516-0059	2016-07-11 07:45:00	44
0516-0059	2016-07-11 08:00:00	155
0516-0059	2016-07-11 08:15:00	82
0516-0059	2016-07-11 08:30:00	0
0516-0059	2016-07-11 08:45:00	7
0516-0059	2016-07-11 09:00:00	0
0516-0059	2016-07-11 09:15:00	0
0516-0059	2016-07-11 09:30:00	320
0516-0059	2016-07-11 09:45:00	0
0516-0059	2016-07-11 10:00:00	7
0516-0059	2016-07-11 10:15:00	39
0516-0059	2016-07-11 10:30:00	0
0516-0059	2016-07-11 10:45:00	97
0516-0059	2016-07-11 11:00:00	148
0516-0059	2016-07-11 11:15:00	14
0516-0059	2016-07-11 11:30:00	61
0516-0059	2016-07-11 11:45:00	0
0516-0059	2016-07-11 12:00:00	83
0516-0059	2016-07-11 12:15:00	7
0516-0059	2016-07-11 12:30:00	0
0516-0059	2016-07-11 12:45:00	0
0516-0059	2016-07-11 13:00:00	0
0516-0059	2016-07-11 13:15:00	0
0516-0059	2016-07-11 13:30:00	0
0516-0059	2016-07-11 13:45:00	0
0516-0059	2016-07-11 14:00:00	0
0516-0059	2016-07-11 14:15:00	0
0516-0059	2016-07-11 14:30:00	0
0516-0059	2016-07-11 14:45:00	0
0516-0059	2016-07-11 15:00:00	0
0516-0059	2016-07-11 15:15:00	0
0516-0059	2016-07-11 15:30:00	0
0516-0059	2016-07-11 15:45:00	0
0516-0059	2016-07-11 16:00:00	0
0516-0059	2016-07-11 16:15:00	0
0516-0059	2016-07-11 16:30:00	0
0516-0059	2016-07-11 16:45:00	0
0516-0059	2016-07-11 17:00:00	0
0516-0059	2016-07-11 17:15:00	0
0516-0059	2016-07-11 17:30:00	0
0516-0059	2016-07-11 17:45:00	0
0516-0059	2016-07-11 18:00:00	0
0516-0059	2016-07-11 18:15:00	0
0516-0059	2016-07-11 18:30:00	0
0516-0059	2016-07-11 18:45:00	0
0516-0059	2016-07-11 19:00:00	0
0516-0059	2016-07-11 19:15:00	0
0516-0059	2016-07-11 19:30:00	0
0516-0059	2016-07-11 19:45:00	0
0516-0059	2016-07-11 20:00:00	0
0516-0059	2016-07-11 20:15:00	0
0516-0059	2016-07-11 20:30:00	0
0516-0059	2016-07-11 20:45:00	0
0516-0059	2016-07-11 21:00:00	0
0516-0059	2016-07-11 21:15:00	0
0516-0059	2016-07-11 21:30:00	0
0516-0059	2016-07-11 21:45:00	0
0516-0059	2016-07-11 22:00:00	0
0516-0059	2016-07-11 22:15:00	0
0516-0059	2016-07-11 22:30:00	0
0516-0059	2016-07-11 22:45:00	0
0516-0059	2016-07-11 23:00:00	0
0516-0059	2016-07-11 23:15:00	0
0516-0059	2016-07-11 23:30:00	0
0516-0059	2016-07-11 23:45:00	0
