## Supplementary Data 2 for "Digital phenotyping by consumer wearables identifies sleep-associated markers of cardiovascular disease risk and biological aging": ActivityTable_0516-0061-NHC.tsv

0516-0061	2017-01-18 00:00:00	0
0516-0061	2017-01-18 00:15:00	0
0516-0061	2017-01-18 00:30:00	0
0516-0061	2017-01-18 00:45:00	0
0516-0061	2017-01-18 01:00:00	0
0516-0061	2017-01-18 01:15:00	0
0516-0061	2017-01-18 01:30:00	0
0516-0061	2017-01-18 01:45:00	0
0516-0061	2017-01-18 02:00:00	0
0516-0061	2017-01-18 02:15:00	0
0516-0061	2017-01-18 02:30:00	0
0516-0061	2017-01-18 02:45:00	0
0516-0061	2017-01-18 03:00:00	0
0516-0061	2017-01-18 03:15:00	0
0516-0061	2017-01-18 03:30:00	0
0516-0061	2017-01-18 03:45:00	0
0516-0061	2017-01-18 04:00:00	0
0516-0061	2017-01-18 04:15:00	0
0516-0061	2017-01-18 04:30:00	0
0516-0061	2017-01-18 04:45:00	0
0516-0061	2017-01-18 05:00:00	0
0516-0061	2017-01-18 05:15:00	0
0516-0061	2017-01-18 05:30:00	0
0516-0061	2017-01-18 05:45:00	0
0516-0061	2017-01-18 06:00:00	0
0516-0061	2017-01-18 06:15:00	0
0516-0061	2017-01-18 06:30:00	0
0516-0061	2017-01-18 06:45:00	0
0516-0061	2017-01-18 07:00:00	0
0516-0061	2017-01-18 07:15:00	0
0516-0061	2017-01-18 07:30:00	0
0516-0061	2017-01-18 07:45:00	0
0516-0061	2017-01-18 08:00:00	0
0516-0061	2017-01-18 08:15:00	0
0516-0061	2017-01-18 08:30:00	0
0516-0061	2017-01-18 08:45:00	0
0516-0061	2017-01-18 09:00:00	0
0516-0061	2017-01-18 09:15:00	0
0516-0061	2017-01-18 09:30:00	0
0516-0061	2017-01-18 09:45:00	0
0516-0061	2017-01-18 10:00:00	0
0516-0061	2017-01-18 10:15:00	0
0516-0061	2017-01-18 10:30:00	0
0516-0061	2017-01-18 10:45:00	0
0516-0061	2017-01-18 11:00:00	0
0516-0061	2017-01-18 11:15:00	8
0516-0061	2017-01-18 11:30:00	143
0516-0061	2017-01-18 11:45:00	110
0516-0061	2017-01-18 12:00:00	555
0516-0061	2017-01-18 12:15:00	173
0516-0061	2017-01-18 12:30:00	363
0516-0061	2017-01-18 12:45:00	628
0516-0061	2017-01-18 13:00:00	140
0516-0061	2017-01-18 13:15:00	10
0516-0061	2017-01-18 13:30:00	199
0516-0061	2017-01-18 13:45:00	195
0516-0061	2017-01-18 14:00:00	544
0516-0061	2017-01-18 14:15:00	202
0516-0061	2017-01-18 14:30:00	153
0516-0061	2017-01-18 14:45:00	50
0516-0061	2017-01-18 15:00:00	147
0516-0061	2017-01-18 15:15:00	53
0516-0061	2017-01-18 15:30:00	111
0516-0061	2017-01-18 15:45:00	121
0516-0061	2017-01-18 16:00:00	474
0516-0061	2017-01-18 16:15:00	221
0516-0061	2017-01-18 16:30:00	154
0516-0061	2017-01-18 16:45:00	354
0516-0061	2017-01-18 17:00:00	218
0516-0061	2017-01-18 17:15:00	35
0516-0061	2017-01-18 17:30:00	73
0516-0061	2017-01-18 17:45:00	166
0516-0061	2017-01-18 18:00:00	145
0516-0061	2017-01-18 18:15:00	266
0516-0061	2017-01-18 18:30:00	178
0516-0061	2017-01-18 18:45:00	193
0516-0061	2017-01-18 19:00:00	101
0516-0061	2017-01-18 19:15:00	10
0516-0061	2017-01-18 19:30:00	333
0516-0061	2017-01-18 19:45:00	402
0516-0061	2017-01-18 20:00:00	41
0516-0061	2017-01-18 20:15:00	460
0516-0061	2017-01-18 20:30:00	311
0516-0061	2017-01-18 20:45:00	10
0516-0061	2017-01-18 21:00:00	113
0516-0061	2017-01-18 21:15:00	9
0516-0061	2017-01-18 21:30:00	9
0516-0061	2017-01-18 21:45:00	6
0516-0061	2017-01-18 22:00:00	0
0516-0061	2017-01-18 22:15:00	0
0516-0061	2017-01-18 22:30:00	0
0516-0061	2017-01-18 22:45:00	331
0516-0061	2017-01-18 23:00:00	127
0516-0061	2017-01-18 23:15:00	0
0516-0061	2017-01-18 23:30:00	5
0516-0061	2017-01-18 23:45:00	0
0516-0061	2017-01-19 00:00:00	37
0516-0061	2017-01-19 00:15:00	0
0516-0061	2017-01-19 00:30:00	9
0516-0061	2017-01-19 00:45:00	0
0516-0061	2017-01-19 01:00:00	0
0516-0061	2017-01-19 01:15:00	0
0516-0061	2017-01-19 01:30:00	0
0516-0061	2017-01-19 01:45:00	0
0516-0061	2017-01-19 02:00:00	0
0516-0061	2017-01-19 02:15:00	0
0516-0061	2017-01-19 02:30:00	0
0516-0061	2017-01-19 02:45:00	0
0516-0061	2017-01-19 03:00:00	0
0516-0061	2017-01-19 03:15:00	0
0516-0061	2017-01-19 03:30:00	0
0516-0061	2017-01-19 03:45:00	0
0516-0061	2017-01-19 04:00:00	0
0516-0061	2017-01-19 04:15:00	0
0516-0061	2017-01-19 04:30:00	0
0516-0061	2017-01-19 04:45:00	0
0516-0061	2017-01-19 05:00:00	0
0516-0061	2017-01-19 05:15:00	0
0516-0061	2017-01-19 05:30:00	0
0516-0061	2017-01-19 05:45:00	0
0516-0061	2017-01-19 06:00:00	0
0516-0061	2017-01-19 06:15:00	0
0516-0061	2017-01-19 06:30:00	0
0516-0061	2017-01-19 06:45:00	0
0516-0061	2017-01-19 07:00:00	0
0516-0061	2017-01-19 07:15:00	0
0516-0061	2017-01-19 07:30:00	0
0516-0061	2017-01-19 07:45:00	0
0516-0061	2017-01-19 08:00:00	0
0516-0061	2017-01-19 08:15:00	0
0516-0061	2017-01-19 08:30:00	0
0516-0061	2017-01-19 08:45:00	13
0516-0061	2017-01-19 09:00:00	0
0516-0061	2017-01-19 09:15:00	0
0516-0061	2017-01-19 09:30:00	19
0516-0061	2017-01-19 09:45:00	34
0516-0061	2017-01-19 10:00:00	0
0516-0061	2017-01-19 10:15:00	0
0516-0061	2017-01-19 10:30:00	0
0516-0061	2017-01-19 10:45:00	22
0516-0061	2017-01-19 11:00:00	57
0516-0061	2017-01-19 11:15:00	215
0516-0061	2017-01-19 11:30:00	178
0516-0061	2017-01-19 11:45:00	224
0516-0061	2017-01-19 12:00:00	396
0516-0061	2017-01-19 12:15:00	150
0516-0061	2017-01-19 12:30:00	92
0516-0061	2017-01-19 12:45:00	185
0516-0061	2017-01-19 13:00:00	89
0516-0061	2017-01-19 13:15:00	215
0516-0061	2017-01-19 13:30:00	0
0516-0061	2017-01-19 13:45:00	0
0516-0061	2017-01-19 14:00:00	0
0516-0061	2017-01-19 14:15:00	0
0516-0061	2017-01-19 14:30:00	0
0516-0061	2017-01-19 14:45:00	155
0516-0061	2017-01-19 15:00:00	258
0516-0061	2017-01-19 15:15:00	340
0516-0061	2017-01-19 15:30:00	169
0516-0061	2017-01-19 15:45:00	0
0516-0061	2017-01-19 16:00:00	52
0516-0061	2017-01-19 16:15:00	0
0516-0061	2017-01-19 16:30:00	0
0516-0061	2017-01-19 16:45:00	33
0516-0061	2017-01-19 17:00:00	284
0516-0061	2017-01-19 17:15:00	68
0516-0061	2017-01-19 17:30:00	82
0516-0061	2017-01-19 17:45:00	61
0516-0061	2017-01-19 18:00:00	495
0516-0061	2017-01-19 18:15:00	214
0516-0061	2017-01-19 18:30:00	104
0516-0061	2017-01-19 18:45:00	168
0516-0061	2017-01-19 19:00:00	183
0516-0061	2017-01-19 19:15:00	81
0516-0061	2017-01-19 19:30:00	0
0516-0061	2017-01-19 19:45:00	31
0516-0061	2017-01-19 20:00:00	0
0516-0061	2017-01-19 20:15:00	0
0516-0061	2017-01-19 20:30:00	4
0516-0061	2017-01-19 20:45:00	0
0516-0061	2017-01-19 21:00:00	118
0516-0061	2017-01-19 21:15:00	121
0516-0061	2017-01-19 21:30:00	177
0516-0061	2017-01-19 21:45:00	11
0516-0061	2017-01-19 22:00:00	28
0516-0061	2017-01-19 22:15:00	138
0516-0061	2017-01-19 22:30:00	10
0516-0061	2017-01-19 22:45:00	0
0516-0061	2017-01-19 23:00:00	0
0516-0061	2017-01-19 23:15:00	53
0516-0061	2017-01-19 23:30:00	41
0516-0061	2017-01-19 23:45:00	0
0516-0061	2017-01-20 00:00:00	5
0516-0061	2017-01-20 00:15:00	7
0516-0061	2017-01-20 00:30:00	0
0516-0061	2017-01-20 00:45:00	7
0516-0061	2017-01-20 01:00:00	20
0516-0061	2017-01-20 01:15:00	0
0516-0061	2017-01-20 01:30:00	0
0516-0061	2017-01-20 01:45:00	88
0516-0061	2017-01-20 02:00:00	0
0516-0061	2017-01-20 02:15:00	0
0516-0061	2017-01-20 02:30:00	0
0516-0061	2017-01-20 02:45:00	0
0516-0061	2017-01-20 03:00:00	0
0516-0061	2017-01-20 03:15:00	0
0516-0061	2017-01-20 03:30:00	0
0516-0061	2017-01-20 03:45:00	0
0516-0061	2017-01-20 04:00:00	0
0516-0061	2017-01-20 04:15:00	0
0516-0061	2017-01-20 04:30:00	0
0516-0061	2017-01-20 04:45:00	0
0516-0061	2017-01-20 05:00:00	0
0516-0061	2017-01-20 05:15:00	0
0516-0061	2017-01-20 05:30:00	0
0516-0061	2017-01-20 05:45:00	0
0516-0061	2017-01-20 06:00:00	0
0516-0061	2017-01-20 06:15:00	0
0516-0061	2017-01-20 06:30:00	0
0516-0061	2017-01-20 06:45:00	7
0516-0061	2017-01-20 07:00:00	0
0516-0061	2017-01-20 07:15:00	0
0516-0061	2017-01-20 07:30:00	0
0516-0061	2017-01-20 07:45:00	0
0516-0061	2017-01-20 08:00:00	0
0516-0061	2017-01-20 08:15:00	0
0516-0061	2017-01-20 08:30:00	0
0516-0061	2017-01-20 08:45:00	0
0516-0061	2017-01-20 09:00:00	0
0516-0061	2017-01-20 09:15:00	0
0516-0061	2017-01-20 09:30:00	97
0516-0061	2017-01-20 09:45:00	0
0516-0061	2017-01-20 10:00:00	0
0516-0061	2017-01-20 10:15:00	0
0516-0061	2017-01-20 10:30:00	27
0516-0061	2017-01-20 10:45:00	8
0516-0061	2017-01-20 11:00:00	205
0516-0061	2017-01-20 11:15:00	0
0516-0061	2017-01-20 11:30:00	44
0516-0061	2017-01-20 11:45:00	15
0516-0061	2017-01-20 12:00:00	0
0516-0061	2017-01-20 12:15:00	0
0516-0061	2017-01-20 12:30:00	45
0516-0061	2017-01-20 12:45:00	275
0516-0061	2017-01-20 13:00:00	141
0516-0061	2017-01-20 13:15:00	262
0516-0061	2017-01-20 13:30:00	182
0516-0061	2017-01-20 13:45:00	150
0516-0061	2017-01-20 14:00:00	34
0516-0061	2017-01-20 14:15:00	65
0516-0061	2017-01-20 14:30:00	200
0516-0061	2017-01-20 14:45:00	546
0516-0061	2017-01-20 15:00:00	323
0516-0061	2017-01-20 15:15:00	179
0516-0061	2017-01-20 15:30:00	87
0516-0061	2017-01-20 15:45:00	126
0516-0061	2017-01-20 16:00:00	127
0516-0061	2017-01-20 16:15:00	123
0516-0061	2017-01-20 16:30:00	289
0516-0061	2017-01-20 16:45:00	65
0516-0061	2017-01-20 17:00:00	0
0516-0061	2017-01-20 17:15:00	0
0516-0061	2017-01-20 17:30:00	0
0516-0061	2017-01-20 17:45:00	0
0516-0061	2017-01-20 18:00:00	95
0516-0061	2017-01-20 18:15:00	527
0516-0061	2017-01-20 18:30:00	55
0516-0061	2017-01-20 18:45:00	14
0516-0061	2017-01-20 19:00:00	255
0516-0061	2017-01-20 19:15:00	230
0516-0061	2017-01-20 19:30:00	395
0516-0061	2017-01-20 19:45:00	257
0516-0061	2017-01-20 20:00:00	22
0516-0061	2017-01-20 20:15:00	368
0516-0061	2017-01-20 20:30:00	601
0516-0061	2017-01-20 20:45:00	771
0516-0061	2017-01-20 21:00:00	591
0516-0061	2017-01-20 21:15:00	275
0516-0061	2017-01-20 21:30:00	147
0516-0061	2017-01-20 21:45:00	30
0516-0061	2017-01-20 22:00:00	64
0516-0061	2017-01-20 22:15:00	7
0516-0061	2017-01-20 22:30:00	0
0516-0061	2017-01-20 22:45:00	0
0516-0061	2017-01-20 23:00:00	16
0516-0061	2017-01-20 23:15:00	0
0516-0061	2017-01-20 23:30:00	105
0516-0061	2017-01-20 23:45:00	88
0516-0061	2017-01-21 00:00:00	298
0516-0061	2017-01-21 00:15:00	13
0516-0061	2017-01-21 00:30:00	20
0516-0061	2017-01-21 00:45:00	0
0516-0061	2017-01-21 01:00:00	6
0516-0061	2017-01-21 01:15:00	36
0516-0061	2017-01-21 01:30:00	0
0516-0061	2017-01-21 01:45:00	95
0516-0061	2017-01-21 02:00:00	155
0516-0061	2017-01-21 02:15:00	27
0516-0061	2017-01-21 02:30:00	0
0516-0061	2017-01-21 02:45:00	17
0516-0061	2017-01-21 03:00:00	11
0516-0061	2017-01-21 03:15:00	0
0516-0061	2017-01-21 03:30:00	0
0516-0061	2017-01-21 03:45:00	164
0516-0061	2017-01-21 04:00:00	413
0516-0061	2017-01-21 04:15:00	321
0516-0061	2017-01-21 04:30:00	0
0516-0061	2017-01-21 04:45:00	11
0516-0061	2017-01-21 05:00:00	21
0516-0061	2017-01-21 05:15:00	0
0516-0061	2017-01-21 05:30:00	0
0516-0061	2017-01-21 05:45:00	0
0516-0061	2017-01-21 06:00:00	0
0516-0061	2017-01-21 06:15:00	0
0516-0061	2017-01-21 06:30:00	0
0516-0061	2017-01-21 06:45:00	0
0516-0061	2017-01-21 07:00:00	0
0516-0061	2017-01-21 07:15:00	0
0516-0061	2017-01-21 07:30:00	0
0516-0061	2017-01-21 07:45:00	0
0516-0061	2017-01-21 08:00:00	0
0516-0061	2017-01-21 08:15:00	0
0516-0061	2017-01-21 08:30:00	0
0516-0061	2017-01-21 08:45:00	0
0516-0061	2017-01-21 09:00:00	0
0516-0061	2017-01-21 09:15:00	0
0516-0061	2017-01-21 09:30:00	0
0516-0061	2017-01-21 09:45:00	10
0516-0061	2017-01-21 10:00:00	18
0516-0061	2017-01-21 10:15:00	257
0516-0061	2017-01-21 10:30:00	0
0516-0061	2017-01-21 10:45:00	350
0516-0061	2017-01-21 11:00:00	249
0516-0061	2017-01-21 11:15:00	110
0516-0061	2017-01-21 11:30:00	148
0516-0061	2017-01-21 11:45:00	131
0516-0061	2017-01-21 12:00:00	98
0516-0061	2017-01-21 12:15:00	218
0516-0061	2017-01-21 12:30:00	450
0516-0061	2017-01-21 12:45:00	268
0516-0061	2017-01-21 13:00:00	151
0516-0061	2017-01-21 13:15:00	34
0516-0061	2017-01-21 13:30:00	10
0516-0061	2017-01-21 13:45:00	82
0516-0061	2017-01-21 14:00:00	0
0516-0061	2017-01-21 14:15:00	54
0516-0061	2017-01-21 14:30:00	135
0516-0061	2017-01-21 14:45:00	149
0516-0061	2017-01-21 15:00:00	238
0516-0061	2017-01-21 15:15:00	401
0516-0061	2017-01-21 15:30:00	353
0516-0061	2017-01-21 15:45:00	404
0516-0061	2017-01-21 16:00:00	26
0516-0061	2017-01-21 16:15:00	127
0516-0061	2017-01-21 16:30:00	334
0516-0061	2017-01-21 16:45:00	239
0516-0061	2017-01-21 17:00:00	320
0516-0061	2017-01-21 17:15:00	16
0516-0061	2017-01-21 17:30:00	232
0516-0061	2017-01-21 17:45:00	218
0516-0061	2017-01-21 18:00:00	166
0516-0061	2017-01-21 18:15:00	351
0516-0061	2017-01-21 18:30:00	255
0516-0061	2017-01-21 18:45:00	15
0516-0061	2017-01-21 19:00:00	0
0516-0061	2017-01-21 19:15:00	140
0516-0061	2017-01-21 19:30:00	23
0516-0061	2017-01-21 19:45:00	67
0516-0061	2017-01-21 20:00:00	145
0516-0061	2017-01-21 20:15:00	198
0516-0061	2017-01-21 20:30:00	46
0516-0061	2017-01-21 20:45:00	14
0516-0061	2017-01-21 21:00:00	67
0516-0061	2017-01-21 21:15:00	54
0516-0061	2017-01-21 21:30:00	317
0516-0061	2017-01-21 21:45:00	199
0516-0061	2017-01-21 22:00:00	55
0516-0061	2017-01-21 22:15:00	132
0516-0061	2017-01-21 22:30:00	138
0516-0061	2017-01-21 22:45:00	216
0516-0061	2017-01-21 23:00:00	5
0516-0061	2017-01-21 23:15:00	0
0516-0061	2017-01-21 23:30:00	0
0516-0061	2017-01-21 23:45:00	7
0516-0061	2017-01-22 00:00:00	116
0516-0061	2017-01-22 00:15:00	20
0516-0061	2017-01-22 00:30:00	54
0516-0061	2017-01-22 00:45:00	20
0516-0061	2017-01-22 01:00:00	0
0516-0061	2017-01-22 01:15:00	6
0516-0061	2017-01-22 01:30:00	0
0516-0061	2017-01-22 01:45:00	0
0516-0061	2017-01-22 02:00:00	0
0516-0061	2017-01-22 02:15:00	0
0516-0061	2017-01-22 02:30:00	0
0516-0061	2017-01-22 02:45:00	0
0516-0061	2017-01-22 03:00:00	0
0516-0061	2017-01-22 03:15:00	0
0516-0061	2017-01-22 03:30:00	0
0516-0061	2017-01-22 03:45:00	0
0516-0061	2017-01-22 04:00:00	0
0516-0061	2017-01-22 04:15:00	0
0516-0061	2017-01-22 04:30:00	0
0516-0061	2017-01-22 04:45:00	0
0516-0061	2017-01-22 05:00:00	0
0516-0061	2017-01-22 05:15:00	0
0516-0061	2017-01-22 05:30:00	0
0516-0061	2017-01-22 05:45:00	0
0516-0061	2017-01-22 06:00:00	0
0516-0061	2017-01-22 06:15:00	11
0516-0061	2017-01-22 06:30:00	58
0516-0061	2017-01-22 06:45:00	19
0516-0061	2017-01-22 07:00:00	0
0516-0061	2017-01-22 07:15:00	24
0516-0061	2017-01-22 07:30:00	17
0516-0061	2017-01-22 07:45:00	0
0516-0061	2017-01-22 08:00:00	0
0516-0061	2017-01-22 08:15:00	0
0516-0061	2017-01-22 08:30:00	87
0516-0061	2017-01-22 08:45:00	295
0516-0061	2017-01-22 09:00:00	89
0516-0061	2017-01-22 09:15:00	39
0516-0061	2017-01-22 09:30:00	98
0516-0061	2017-01-22 09:45:00	100
0516-0061	2017-01-22 10:00:00	288
0516-0061	2017-01-22 10:15:00	292
0516-0061	2017-01-22 10:30:00	367
0516-0061	2017-01-22 10:45:00	243
0516-0061	2017-01-22 11:00:00	327
0516-0061	2017-01-22 11:15:00	430
0516-0061	2017-01-22 11:30:00	329
0516-0061	2017-01-22 11:45:00	242
0516-0061	2017-01-22 12:00:00	347
0516-0061	2017-01-22 12:15:00	272
0516-0061	2017-01-22 12:30:00	74
0516-0061	2017-01-22 12:45:00	110
0516-0061	2017-01-22 13:00:00	0
0516-0061	2017-01-22 13:15:00	0
0516-0061	2017-01-22 13:30:00	324
0516-0061	2017-01-22 13:45:00	30
0516-0061	2017-01-22 14:00:00	28
0516-0061	2017-01-22 14:15:00	386
0516-0061	2017-01-22 14:30:00	53
0516-0061	2017-01-22 14:45:00	90
0516-0061	2017-01-22 15:00:00	164
0516-0061	2017-01-22 15:15:00	0
0516-0061	2017-01-22 15:30:00	453
0516-0061	2017-01-22 15:45:00	247
0516-0061	2017-01-22 16:00:00	376
0516-0061	2017-01-22 16:15:00	232
0516-0061	2017-01-22 16:30:00	83
0516-0061	2017-01-22 16:45:00	159
0516-0061	2017-01-22 17:00:00	513
0516-0061	2017-01-22 17:15:00	193
0516-0061	2017-01-22 17:30:00	154
0516-0061	2017-01-22 17:45:00	97
0516-0061	2017-01-22 18:00:00	59
0516-0061	2017-01-22 18:15:00	129
0516-0061	2017-01-22 18:30:00	46
0516-0061	2017-01-22 18:45:00	251
0516-0061	2017-01-22 19:00:00	370
0516-0061	2017-01-22 19:15:00	76
0516-0061	2017-01-22 19:30:00	239
0516-0061	2017-01-22 19:45:00	18
0516-0061	2017-01-22 20:00:00	273
0516-0061	2017-01-22 20:15:00	122
0516-0061	2017-01-22 20:30:00	116
0516-0061	2017-01-22 20:45:00	137
0516-0061	2017-01-22 21:00:00	226
0516-0061	2017-01-22 21:15:00	204
0516-0061	2017-01-22 21:30:00	73
0516-0061	2017-01-22 21:45:00	283
0516-0061	2017-01-22 22:00:00	172
0516-0061	2017-01-22 22:15:00	141
0516-0061	2017-01-22 22:30:00	197
0516-0061	2017-01-22 22:45:00	98
0516-0061	2017-01-22 23:00:00	250
0516-0061	2017-01-22 23:15:00	148
0516-0061	2017-01-22 23:30:00	190
0516-0061	2017-01-22 23:45:00	12
