## Supplementary Data 2 for "Digital phenotyping by consumer wearables identifies sleep-associated markers of cardiovascular disease risk and biological aging": ActivityTable_0516-0063-NHC.tsv

0516-0063	2016-05-20 00:00:00	0
0516-0063	2016-05-20 00:15:00	0
0516-0063	2016-05-20 00:30:00	0
0516-0063	2016-05-20 00:45:00	0
0516-0063	2016-05-20 01:00:00	0
0516-0063	2016-05-20 01:15:00	0
0516-0063	2016-05-20 01:30:00	0
0516-0063	2016-05-20 01:45:00	0
0516-0063	2016-05-20 02:00:00	0
0516-0063	2016-05-20 02:15:00	0
0516-0063	2016-05-20 02:30:00	0
0516-0063	2016-05-20 02:45:00	0
0516-0063	2016-05-20 03:00:00	0
0516-0063	2016-05-20 03:15:00	0
0516-0063	2016-05-20 03:30:00	0
0516-0063	2016-05-20 03:45:00	0
0516-0063	2016-05-20 04:00:00	0
0516-0063	2016-05-20 04:15:00	0
0516-0063	2016-05-20 04:30:00	0
0516-0063	2016-05-20 04:45:00	0
0516-0063	2016-05-20 05:00:00	0
0516-0063	2016-05-20 05:15:00	0
0516-0063	2016-05-20 05:30:00	0
0516-0063	2016-05-20 05:45:00	0
0516-0063	2016-05-20 06:00:00	0
0516-0063	2016-05-20 06:15:00	0
0516-0063	2016-05-20 06:30:00	0
0516-0063	2016-05-20 06:45:00	0
0516-0063	2016-05-20 07:00:00	0
0516-0063	2016-05-20 07:15:00	0
0516-0063	2016-05-20 07:30:00	0
0516-0063	2016-05-20 07:45:00	0
0516-0063	2016-05-20 08:00:00	0
0516-0063	2016-05-20 08:15:00	0
0516-0063	2016-05-20 08:30:00	0
0516-0063	2016-05-20 08:45:00	0
0516-0063	2016-05-20 09:00:00	0
0516-0063	2016-05-20 09:15:00	0
0516-0063	2016-05-20 09:30:00	0
0516-0063	2016-05-20 09:45:00	0
0516-0063	2016-05-20 10:00:00	0
0516-0063	2016-05-20 10:15:00	0
0516-0063	2016-05-20 10:30:00	0
0516-0063	2016-05-20 10:45:00	0
0516-0063	2016-05-20 11:00:00	0
0516-0063	2016-05-20 11:15:00	0
0516-0063	2016-05-20 11:30:00	0
0516-0063	2016-05-20 11:45:00	0
0516-0063	2016-05-20 12:00:00	0
0516-0063	2016-05-20 12:15:00	0
0516-0063	2016-05-20 12:30:00	0
0516-0063	2016-05-20 12:45:00	0
0516-0063	2016-05-20 13:00:00	0
0516-0063	2016-05-20 13:15:00	0
0516-0063	2016-05-20 13:30:00	0
0516-0063	2016-05-20 13:45:00	0
0516-0063	2016-05-20 14:00:00	0
0516-0063	2016-05-20 14:15:00	0
0516-0063	2016-05-20 14:30:00	0
0516-0063	2016-05-20 14:45:00	0
0516-0063	2016-05-20 15:00:00	0
0516-0063	2016-05-20 15:15:00	0
0516-0063	2016-05-20 15:30:00	0
0516-0063	2016-05-20 15:45:00	0
0516-0063	2016-05-20 16:00:00	0
0516-0063	2016-05-20 16:15:00	0
0516-0063	2016-05-20 16:30:00	0
0516-0063	2016-05-20 16:45:00	0
0516-0063	2016-05-20 17:00:00	0
0516-0063	2016-05-20 17:15:00	0
0516-0063	2016-05-20 17:30:00	0
0516-0063	2016-05-20 17:45:00	0
0516-0063	2016-05-20 18:00:00	0
0516-0063	2016-05-20 18:15:00	0
0516-0063	2016-05-20 18:30:00	0
0516-0063	2016-05-20 18:45:00	0
0516-0063	2016-05-20 19:00:00	0
0516-0063	2016-05-20 19:15:00	0
0516-0063	2016-05-20 19:30:00	0
0516-0063	2016-05-20 19:45:00	0
0516-0063	2016-05-20 20:00:00	0
0516-0063	2016-05-20 20:15:00	0
0516-0063	2016-05-20 20:30:00	0
0516-0063	2016-05-20 20:45:00	0
0516-0063	2016-05-20 21:00:00	0
0516-0063	2016-05-20 21:15:00	0
0516-0063	2016-05-20 21:30:00	0
0516-0063	2016-05-20 21:45:00	0
0516-0063	2016-05-20 22:00:00	0
0516-0063	2016-05-20 22:15:00	0
0516-0063	2016-05-20 22:30:00	0
0516-0063	2016-05-20 22:45:00	0
0516-0063	2016-05-20 23:00:00	0
0516-0063	2016-05-20 23:15:00	0
0516-0063	2016-05-20 23:30:00	0
0516-0063	2016-05-20 23:45:00	0
0516-0063	2016-05-21 00:00:00	0
0516-0063	2016-05-21 00:15:00	0
0516-0063	2016-05-21 00:30:00	0
0516-0063	2016-05-21 00:45:00	0
0516-0063	2016-05-21 01:00:00	0
0516-0063	2016-05-21 01:15:00	0
0516-0063	2016-05-21 01:30:00	0
0516-0063	2016-05-21 01:45:00	0
0516-0063	2016-05-21 02:00:00	0
0516-0063	2016-05-21 02:15:00	0
0516-0063	2016-05-21 02:30:00	0
0516-0063	2016-05-21 02:45:00	0
0516-0063	2016-05-21 03:00:00	0
0516-0063	2016-05-21 03:15:00	0
0516-0063	2016-05-21 03:30:00	0
0516-0063	2016-05-21 03:45:00	0
0516-0063	2016-05-21 04:00:00	0
0516-0063	2016-05-21 04:15:00	0
0516-0063	2016-05-21 04:30:00	0
0516-0063	2016-05-21 04:45:00	79
0516-0063	2016-05-21 05:00:00	19
0516-0063	2016-05-21 05:15:00	0
0516-0063	2016-05-21 05:30:00	0
0516-0063	2016-05-21 05:45:00	0
0516-0063	2016-05-21 06:00:00	0
0516-0063	2016-05-21 06:15:00	0
0516-0063	2016-05-21 06:30:00	0
0516-0063	2016-05-21 06:45:00	0
0516-0063	2016-05-21 07:00:00	0
0516-0063	2016-05-21 07:15:00	0
0516-0063	2016-05-21 07:30:00	0
0516-0063	2016-05-21 07:45:00	0
0516-0063	2016-05-21 08:00:00	0
0516-0063	2016-05-21 08:15:00	229
0516-0063	2016-05-21 08:30:00	180
0516-0063	2016-05-21 08:45:00	258
0516-0063	2016-05-21 09:00:00	9
0516-0063	2016-05-21 09:15:00	119
0516-0063	2016-05-21 09:30:00	252
0516-0063	2016-05-21 09:45:00	29
0516-0063	2016-05-21 10:00:00	7
0516-0063	2016-05-21 10:15:00	113
0516-0063	2016-05-21 10:30:00	64
0516-0063	2016-05-21 10:45:00	140
0516-0063	2016-05-21 11:00:00	163
0516-0063	2016-05-21 11:15:00	182
0516-0063	2016-05-21 11:30:00	557
0516-0063	2016-05-21 11:45:00	475
0516-0063	2016-05-21 12:00:00	830
0516-0063	2016-05-21 12:15:00	496
0516-0063	2016-05-21 12:30:00	18
0516-0063	2016-05-21 12:45:00	74
0516-0063	2016-05-21 13:00:00	184
0516-0063	2016-05-21 13:15:00	157
0516-0063	2016-05-21 13:30:00	15
0516-0063	2016-05-21 13:45:00	95
0516-0063	2016-05-21 14:00:00	0
0516-0063	2016-05-21 14:15:00	0
0516-0063	2016-05-21 14:30:00	163
0516-0063	2016-05-21 14:45:00	254
0516-0063	2016-05-21 15:00:00	533
0516-0063	2016-05-21 15:15:00	435
0516-0063	2016-05-21 15:30:00	801
0516-0063	2016-05-21 15:45:00	591
0516-0063	2016-05-21 16:00:00	194
0516-0063	2016-05-21 16:15:00	122
0516-0063	2016-05-21 16:30:00	255
0516-0063	2016-05-21 16:45:00	215
0516-0063	2016-05-21 17:00:00	859
0516-0063	2016-05-21 17:15:00	1199
0516-0063	2016-05-21 17:30:00	652
0516-0063	2016-05-21 17:45:00	606
0516-0063	2016-05-21 18:00:00	229
0516-0063	2016-05-21 18:15:00	151
0516-0063	2016-05-21 18:30:00	352
0516-0063	2016-05-21 18:45:00	315
0516-0063	2016-05-21 19:00:00	342
0516-0063	2016-05-21 19:15:00	102
0516-0063	2016-05-21 19:30:00	289
0516-0063	2016-05-21 19:45:00	272
0516-0063	2016-05-21 20:00:00	193
0516-0063	2016-05-21 20:15:00	105
0516-0063	2016-05-21 20:30:00	11
0516-0063	2016-05-21 20:45:00	0
0516-0063	2016-05-21 21:00:00	0
0516-0063	2016-05-21 21:15:00	0
0516-0063	2016-05-21 21:30:00	0
0516-0063	2016-05-21 21:45:00	0
0516-0063	2016-05-21 22:00:00	0
0516-0063	2016-05-21 22:15:00	31
0516-0063	2016-05-21 22:30:00	173
0516-0063	2016-05-21 22:45:00	209
0516-0063	2016-05-21 23:00:00	135
0516-0063	2016-05-21 23:15:00	0
0516-0063	2016-05-21 23:30:00	0
0516-0063	2016-05-21 23:45:00	0
0516-0063	2016-05-22 00:00:00	0
0516-0063	2016-05-22 00:15:00	108
0516-0063	2016-05-22 00:30:00	21
0516-0063	2016-05-22 00:45:00	0
0516-0063	2016-05-22 01:00:00	12
0516-0063	2016-05-22 01:15:00	0
0516-0063	2016-05-22 01:30:00	0
0516-0063	2016-05-22 01:45:00	0
0516-0063	2016-05-22 02:00:00	0
0516-0063	2016-05-22 02:15:00	0
0516-0063	2016-05-22 02:30:00	0
0516-0063	2016-05-22 02:45:00	7
0516-0063	2016-05-22 03:00:00	0
0516-0063	2016-05-22 03:15:00	0
0516-0063	2016-05-22 03:30:00	0
0516-0063	2016-05-22 03:45:00	0
0516-0063	2016-05-22 04:00:00	0
0516-0063	2016-05-22 04:15:00	0
0516-0063	2016-05-22 04:30:00	0
0516-0063	2016-05-22 04:45:00	0
0516-0063	2016-05-22 05:00:00	24
0516-0063	2016-05-22 05:15:00	0
0516-0063	2016-05-22 05:30:00	0
0516-0063	2016-05-22 05:45:00	6
0516-0063	2016-05-22 06:00:00	0
0516-0063	2016-05-22 06:15:00	92
0516-0063	2016-05-22 06:30:00	169
0516-0063	2016-05-22 06:45:00	8
0516-0063	2016-05-22 07:00:00	5
0516-0063	2016-05-22 07:15:00	52
0516-0063	2016-05-22 07:30:00	618
0516-0063	2016-05-22 07:45:00	522
0516-0063	2016-05-22 08:00:00	0
0516-0063	2016-05-22 08:15:00	0
0516-0063	2016-05-22 08:30:00	0
0516-0063	2016-05-22 08:45:00	0
0516-0063	2016-05-22 09:00:00	564
0516-0063	2016-05-22 09:15:00	45
0516-0063	2016-05-22 09:30:00	0
0516-0063	2016-05-22 09:45:00	563
0516-0063	2016-05-22 10:00:00	823
0516-0063	2016-05-22 10:15:00	787
0516-0063	2016-05-22 10:30:00	948
0516-0063	2016-05-22 10:45:00	1310
0516-0063	2016-05-22 11:00:00	1142
0516-0063	2016-05-22 11:15:00	1358
0516-0063	2016-05-22 11:30:00	235
0516-0063	2016-05-22 11:45:00	469
0516-0063	2016-05-22 12:00:00	394
0516-0063	2016-05-22 12:15:00	155
0516-0063	2016-05-22 12:30:00	512
0516-0063	2016-05-22 12:45:00	121
0516-0063	2016-05-22 13:00:00	0
0516-0063	2016-05-22 13:15:00	0
0516-0063	2016-05-22 13:30:00	134
0516-0063	2016-05-22 13:45:00	719
0516-0063	2016-05-22 14:00:00	222
0516-0063	2016-05-22 14:15:00	0
0516-0063	2016-05-22 14:30:00	127
0516-0063	2016-05-22 14:45:00	207
0516-0063	2016-05-22 15:00:00	163
0516-0063	2016-05-22 15:15:00	22
0516-0063	2016-05-22 15:30:00	24
0516-0063	2016-05-22 15:45:00	35
0516-0063	2016-05-22 16:00:00	56
0516-0063	2016-05-22 16:15:00	13
0516-0063	2016-05-22 16:30:00	46
0516-0063	2016-05-22 16:45:00	257
0516-0063	2016-05-22 17:00:00	435
0516-0063	2016-05-22 17:15:00	112
0516-0063	2016-05-22 17:30:00	225
0516-0063	2016-05-22 17:45:00	266
0516-0063	2016-05-22 18:00:00	514
0516-0063	2016-05-22 18:15:00	54
0516-0063	2016-05-22 18:30:00	341
0516-0063	2016-05-22 18:45:00	176
0516-0063	2016-05-22 19:00:00	117
0516-0063	2016-05-22 19:15:00	140
0516-0063	2016-05-22 19:30:00	0
0516-0063	2016-05-22 19:45:00	28
0516-0063	2016-05-22 20:00:00	183
0516-0063	2016-05-22 20:15:00	144
0516-0063	2016-05-22 20:30:00	95
0516-0063	2016-05-22 20:45:00	0
0516-0063	2016-05-22 21:00:00	25
0516-0063	2016-05-22 21:15:00	53
0516-0063	2016-05-22 21:30:00	6
0516-0063	2016-05-22 21:45:00	0
0516-0063	2016-05-22 22:00:00	6
0516-0063	2016-05-22 22:15:00	26
0516-0063	2016-05-22 22:30:00	18
0516-0063	2016-05-22 22:45:00	53
0516-0063	2016-05-22 23:00:00	0
0516-0063	2016-05-22 23:15:00	0
0516-0063	2016-05-22 23:30:00	0
0516-0063	2016-05-22 23:45:00	0
0516-0063	2016-05-23 00:00:00	0
0516-0063	2016-05-23 00:15:00	0
0516-0063	2016-05-23 00:30:00	7
0516-0063	2016-05-23 00:45:00	0
0516-0063	2016-05-23 01:00:00	13
0516-0063	2016-05-23 01:15:00	0
0516-0063	2016-05-23 01:30:00	18
0516-0063	2016-05-23 01:45:00	0
0516-0063	2016-05-23 02:00:00	0
0516-0063	2016-05-23 02:15:00	18
0516-0063	2016-05-23 02:30:00	23
0516-0063	2016-05-23 02:45:00	0
0516-0063	2016-05-23 03:00:00	0
0516-0063	2016-05-23 03:15:00	0
0516-0063	2016-05-23 03:30:00	0
0516-0063	2016-05-23 03:45:00	0
0516-0063	2016-05-23 04:00:00	0
0516-0063	2016-05-23 04:15:00	0
0516-0063	2016-05-23 04:30:00	0
0516-0063	2016-05-23 04:45:00	0
0516-0063	2016-05-23 05:00:00	0
0516-0063	2016-05-23 05:15:00	0
0516-0063	2016-05-23 05:30:00	0
0516-0063	2016-05-23 05:45:00	52
0516-0063	2016-05-23 06:00:00	310
0516-0063	2016-05-23 06:15:00	702
0516-0063	2016-05-23 06:30:00	774
0516-0063	2016-05-23 06:45:00	331
0516-0063	2016-05-23 07:00:00	119
0516-0063	2016-05-23 07:15:00	71
0516-0063	2016-05-23 07:30:00	348
0516-0063	2016-05-23 07:45:00	22
0516-0063	2016-05-23 08:00:00	339
0516-0063	2016-05-23 08:15:00	253
0516-0063	2016-05-23 08:30:00	171
0516-0063	2016-05-23 08:45:00	0
0516-0063	2016-05-23 09:00:00	86
0516-0063	2016-05-23 09:15:00	0
0516-0063	2016-05-23 09:30:00	48
0516-0063	2016-05-23 09:45:00	4
0516-0063	2016-05-23 10:00:00	74
0516-0063	2016-05-23 10:15:00	66
0516-0063	2016-05-23 10:30:00	150
0516-0063	2016-05-23 10:45:00	15
0516-0063	2016-05-23 11:00:00	0
0516-0063	2016-05-23 11:15:00	47
0516-0063	2016-05-23 11:30:00	4
0516-0063	2016-05-23 11:45:00	12
0516-0063	2016-05-23 12:00:00	76
0516-0063	2016-05-23 12:15:00	48
0516-0063	2016-05-23 12:30:00	116
0516-0063	2016-05-23 12:45:00	75
0516-0063	2016-05-23 13:00:00	84
0516-0063	2016-05-23 13:15:00	11
0516-0063	2016-05-23 13:30:00	44
0516-0063	2016-05-23 13:45:00	213
0516-0063	2016-05-23 14:00:00	271
0516-0063	2016-05-23 14:15:00	25
0516-0063	2016-05-23 14:30:00	199
0516-0063	2016-05-23 14:45:00	361
0516-0063	2016-05-23 15:00:00	427
0516-0063	2016-05-23 15:15:00	57
0516-0063	2016-05-23 15:30:00	743
0516-0063	2016-05-23 15:45:00	493
0516-0063	2016-05-23 16:00:00	11
0516-0063	2016-05-23 16:15:00	406
0516-0063	2016-05-23 16:30:00	95
0516-0063	2016-05-23 16:45:00	43
0516-0063	2016-05-23 17:00:00	39
0516-0063	2016-05-23 17:15:00	63
0516-0063	2016-05-23 17:30:00	113
0516-0063	2016-05-23 17:45:00	113
0516-0063	2016-05-23 18:00:00	8
0516-0063	2016-05-23 18:15:00	282
0516-0063	2016-05-23 18:30:00	64
0516-0063	2016-05-23 18:45:00	0
0516-0063	2016-05-23 19:00:00	44
0516-0063	2016-05-23 19:15:00	26
0516-0063	2016-05-23 19:30:00	9
0516-0063	2016-05-23 19:45:00	4
0516-0063	2016-05-23 20:00:00	26
0516-0063	2016-05-23 20:15:00	21
0516-0063	2016-05-23 20:30:00	42
0516-0063	2016-05-23 20:45:00	337
0516-0063	2016-05-23 21:00:00	223
0516-0063	2016-05-23 21:15:00	0
0516-0063	2016-05-23 21:30:00	656
0516-0063	2016-05-23 21:45:00	54
0516-0063	2016-05-23 22:00:00	0
0516-0063	2016-05-23 22:15:00	545
0516-0063	2016-05-23 22:30:00	68
0516-0063	2016-05-23 22:45:00	76
0516-0063	2016-05-23 23:00:00	49
0516-0063	2016-05-23 23:15:00	30
0516-0063	2016-05-23 23:30:00	89
0516-0063	2016-05-23 23:45:00	0
0516-0063	2016-05-24 00:00:00	7
0516-0063	2016-05-24 00:15:00	0
0516-0063	2016-05-24 00:30:00	0
0516-0063	2016-05-24 00:45:00	0
0516-0063	2016-05-24 01:00:00	0
0516-0063	2016-05-24 01:15:00	0
0516-0063	2016-05-24 01:30:00	0
0516-0063	2016-05-24 01:45:00	0
0516-0063	2016-05-24 02:00:00	0
0516-0063	2016-05-24 02:15:00	0
0516-0063	2016-05-24 02:30:00	0
0516-0063	2016-05-24 02:45:00	0
0516-0063	2016-05-24 03:00:00	0
0516-0063	2016-05-24 03:15:00	0
0516-0063	2016-05-24 03:30:00	0
0516-0063	2016-05-24 03:45:00	8
0516-0063	2016-05-24 04:00:00	13
0516-0063	2016-05-24 04:15:00	0
0516-0063	2016-05-24 04:30:00	6
0516-0063	2016-05-24 04:45:00	0
0516-0063	2016-05-24 05:00:00	0
0516-0063	2016-05-24 05:15:00	0
0516-0063	2016-05-24 05:30:00	0
0516-0063	2016-05-24 05:45:00	0
0516-0063	2016-05-24 06:00:00	0
0516-0063	2016-05-24 06:15:00	0
0516-0063	2016-05-24 06:30:00	0
0516-0063	2016-05-24 06:45:00	32
0516-0063	2016-05-24 07:00:00	271
0516-0063	2016-05-24 07:15:00	198
0516-0063	2016-05-24 07:30:00	153
0516-0063	2016-05-24 07:45:00	352
0516-0063	2016-05-24 08:00:00	389
0516-0063	2016-05-24 08:15:00	565
0516-0063	2016-05-24 08:30:00	330
0516-0063	2016-05-24 08:45:00	343
0516-0063	2016-05-24 09:00:00	0
0516-0063	2016-05-24 09:15:00	179
0516-0063	2016-05-24 09:30:00	748
0516-0063	2016-05-24 09:45:00	167
0516-0063	2016-05-24 10:00:00	136
0516-0063	2016-05-24 10:15:00	177
0516-0063	2016-05-24 10:30:00	142
0516-0063	2016-05-24 10:45:00	169
0516-0063	2016-05-24 11:00:00	99
0516-0063	2016-05-24 11:15:00	172
0516-0063	2016-05-24 11:30:00	61
0516-0063	2016-05-24 11:45:00	67
0516-0063	2016-05-24 12:00:00	117
0516-0063	2016-05-24 12:15:00	87
0516-0063	2016-05-24 12:30:00	116
0516-0063	2016-05-24 12:45:00	151
0516-0063	2016-05-24 13:00:00	195
0516-0063	2016-05-24 13:15:00	515
0516-0063	2016-05-24 13:30:00	113
0516-0063	2016-05-24 13:45:00	318
0516-0063	2016-05-24 14:00:00	418
0516-0063	2016-05-24 14:15:00	628
0516-0063	2016-05-24 14:30:00	362
0516-0063	2016-05-24 14:45:00	538
0516-0063	2016-05-24 15:00:00	245
0516-0063	2016-05-24 15:15:00	147
0516-0063	2016-05-24 15:30:00	15
0516-0063	2016-05-24 15:45:00	20
0516-0063	2016-05-24 16:00:00	227
0516-0063	2016-05-24 16:15:00	0
0516-0063	2016-05-24 16:30:00	303
0516-0063	2016-05-24 16:45:00	899
0516-0063	2016-05-24 17:00:00	188
0516-0063	2016-05-24 17:15:00	212
0516-0063	2016-05-24 17:30:00	218
0516-0063	2016-05-24 17:45:00	39
0516-0063	2016-05-24 18:00:00	35
0516-0063	2016-05-24 18:15:00	0
0516-0063	2016-05-24 18:30:00	120
0516-0063	2016-05-24 18:45:00	34
0516-0063	2016-05-24 19:00:00	414
0516-0063	2016-05-24 19:15:00	360
0516-0063	2016-05-24 19:30:00	259
0516-0063	2016-05-24 19:45:00	544
0516-0063	2016-05-24 20:00:00	0
0516-0063	2016-05-24 20:15:00	240
0516-0063	2016-05-24 20:30:00	423
0516-0063	2016-05-24 20:45:00	0
0516-0063	2016-05-24 21:00:00	28
0516-0063	2016-05-24 21:15:00	0
0516-0063	2016-05-24 21:30:00	107
0516-0063	2016-05-24 21:45:00	56
0516-0063	2016-05-24 22:00:00	3
0516-0063	2016-05-24 22:15:00	0
0516-0063	2016-05-24 22:30:00	0
0516-0063	2016-05-24 22:45:00	0
0516-0063	2016-05-24 23:00:00	0
0516-0063	2016-05-24 23:15:00	0
0516-0063	2016-05-24 23:30:00	0
0516-0063	2016-05-24 23:45:00	0
0516-0063	2016-05-25 00:00:00	0
0516-0063	2016-05-25 00:15:00	0
0516-0063	2016-05-25 00:30:00	6
0516-0063	2016-05-25 00:45:00	0
0516-0063	2016-05-25 01:00:00	0
0516-0063	2016-05-25 01:15:00	0
0516-0063	2016-05-25 01:30:00	0
0516-0063	2016-05-25 01:45:00	0
0516-0063	2016-05-25 02:00:00	0
0516-0063	2016-05-25 02:15:00	0
0516-0063	2016-05-25 02:30:00	0
0516-0063	2016-05-25 02:45:00	0
0516-0063	2016-05-25 03:00:00	0
0516-0063	2016-05-25 03:15:00	0
0516-0063	2016-05-25 03:30:00	11
0516-0063	2016-05-25 03:45:00	0
0516-0063	2016-05-25 04:00:00	0
0516-0063	2016-05-25 04:15:00	7
0516-0063	2016-05-25 04:30:00	0
0516-0063	2016-05-25 04:45:00	6
0516-0063	2016-05-25 05:00:00	49
0516-0063	2016-05-25 05:15:00	0
0516-0063	2016-05-25 05:30:00	0
0516-0063	2016-05-25 05:45:00	0
0516-0063	2016-05-25 06:00:00	0
0516-0063	2016-05-25 06:15:00	0
0516-0063	2016-05-25 06:30:00	0
0516-0063	2016-05-25 06:45:00	0
0516-0063	2016-05-25 07:00:00	0
0516-0063	2016-05-25 07:15:00	0
0516-0063	2016-05-25 07:30:00	77
0516-0063	2016-05-25 07:45:00	98
0516-0063	2016-05-25 08:00:00	42
0516-0063	2016-05-25 08:15:00	20
0516-0063	2016-05-25 08:30:00	108
0516-0063	2016-05-25 08:45:00	4
0516-0063	2016-05-25 09:00:00	0
0516-0063	2016-05-25 09:15:00	30
0516-0063	2016-05-25 09:30:00	24
0516-0063	2016-05-25 09:45:00	0
0516-0063	2016-05-25 10:00:00	205
0516-0063	2016-05-25 10:15:00	50
0516-0063	2016-05-25 10:30:00	76
0516-0063	2016-05-25 10:45:00	97
0516-0063	2016-05-25 11:00:00	44
0516-0063	2016-05-25 11:15:00	4
0516-0063	2016-05-25 11:30:00	0
0516-0063	2016-05-25 11:45:00	142
0516-0063	2016-05-25 12:00:00	45
0516-0063	2016-05-25 12:15:00	113
0516-0063	2016-05-25 12:30:00	22
0516-0063	2016-05-25 12:45:00	53
0516-0063	2016-05-25 13:00:00	18
0516-0063	2016-05-25 13:15:00	39
0516-0063	2016-05-25 13:30:00	0
0516-0063	2016-05-25 13:45:00	9
0516-0063	2016-05-25 14:00:00	0
0516-0063	2016-05-25 14:15:00	18
0516-0063	2016-05-25 14:30:00	16
0516-0063	2016-05-25 14:45:00	69
0516-0063	2016-05-25 15:00:00	164
0516-0063	2016-05-25 15:15:00	1062
0516-0063	2016-05-25 15:30:00	1755
0516-0063	2016-05-25 15:45:00	213
0516-0063	2016-05-25 16:00:00	171
0516-0063	2016-05-25 16:15:00	117
0516-0063	2016-05-25 16:30:00	149
0516-0063	2016-05-25 16:45:00	391
0516-0063	2016-05-25 17:00:00	8
0516-0063	2016-05-25 17:15:00	272
0516-0063	2016-05-25 17:30:00	56
0516-0063	2016-05-25 17:45:00	0
0516-0063	2016-05-25 18:00:00	16
0516-0063	2016-05-25 18:15:00	36
0516-0063	2016-05-25 18:30:00	39
0516-0063	2016-05-25 18:45:00	143
0516-0063	2016-05-25 19:00:00	56
0516-0063	2016-05-25 19:15:00	355
0516-0063	2016-05-25 19:30:00	18
0516-0063	2016-05-25 19:45:00	321
0516-0063	2016-05-25 20:00:00	0
0516-0063	2016-05-25 20:15:00	26
0516-0063	2016-05-25 20:30:00	21
0516-0063	2016-05-25 20:45:00	71
0516-0063	2016-05-25 21:00:00	12
0516-0063	2016-05-25 21:15:00	0
0516-0063	2016-05-25 21:30:00	40
0516-0063	2016-05-25 21:45:00	43
0516-0063	2016-05-25 22:00:00	5
0516-0063	2016-05-25 22:15:00	102
0516-0063	2016-05-25 22:30:00	27
0516-0063	2016-05-25 22:45:00	13
0516-0063	2016-05-25 23:00:00	11
0516-0063	2016-05-25 23:15:00	5
0516-0063	2016-05-25 23:30:00	10
0516-0063	2016-05-25 23:45:00	39
0516-0063	2016-05-26 00:00:00	0
0516-0063	2016-05-26 00:15:00	16
0516-0063	2016-05-26 00:30:00	0
0516-0063	2016-05-26 00:45:00	0
0516-0063	2016-05-26 01:00:00	0
0516-0063	2016-05-26 01:15:00	0
0516-0063	2016-05-26 01:30:00	0
0516-0063	2016-05-26 01:45:00	0
0516-0063	2016-05-26 02:00:00	0
0516-0063	2016-05-26 02:15:00	11
0516-0063	2016-05-26 02:30:00	0
0516-0063	2016-05-26 02:45:00	0
0516-0063	2016-05-26 03:00:00	0
0516-0063	2016-05-26 03:15:00	0
0516-0063	2016-05-26 03:30:00	0
0516-0063	2016-05-26 03:45:00	0
0516-0063	2016-05-26 04:00:00	13
0516-0063	2016-05-26 04:15:00	0
0516-0063	2016-05-26 04:30:00	8
0516-0063	2016-05-26 04:45:00	0
0516-0063	2016-05-26 05:00:00	0
0516-0063	2016-05-26 05:15:00	0
0516-0063	2016-05-26 05:30:00	8
0516-0063	2016-05-26 05:45:00	0
0516-0063	2016-05-26 06:00:00	0
0516-0063	2016-05-26 06:15:00	0
0516-0063	2016-05-26 06:30:00	0
0516-0063	2016-05-26 06:45:00	0
0516-0063	2016-05-26 07:00:00	18
0516-0063	2016-05-26 07:15:00	10
0516-0063	2016-05-26 07:30:00	0
0516-0063	2016-05-26 07:45:00	0
0516-0063	2016-05-26 08:00:00	7
0516-0063	2016-05-26 08:15:00	94
0516-0063	2016-05-26 08:30:00	206
0516-0063	2016-05-26 08:45:00	22
0516-0063	2016-05-26 09:00:00	421
0516-0063	2016-05-26 09:15:00	463
0516-0063	2016-05-26 09:30:00	1270
0516-0063	2016-05-26 09:45:00	933
0516-0063	2016-05-26 10:00:00	835
0516-0063	2016-05-26 10:15:00	84
0516-0063	2016-05-26 10:30:00	58
0516-0063	2016-05-26 10:45:00	30
0516-0063	2016-05-26 11:00:00	124
0516-0063	2016-05-26 11:15:00	71
0516-0063	2016-05-26 11:30:00	56
0516-0063	2016-05-26 11:45:00	13
0516-0063	2016-05-26 12:00:00	98
0516-0063	2016-05-26 12:15:00	56
0516-0063	2016-05-26 12:30:00	44
0516-0063	2016-05-26 12:45:00	22
0516-0063	2016-05-26 13:00:00	0
0516-0063	2016-05-26 13:15:00	0
0516-0063	2016-05-26 13:30:00	16
0516-0063	2016-05-26 13:45:00	112
0516-0063	2016-05-26 14:00:00	74
0516-0063	2016-05-26 14:15:00	46
0516-0063	2016-05-26 14:30:00	56
0516-0063	2016-05-26 14:45:00	18
0516-0063	2016-05-26 15:00:00	120
0516-0063	2016-05-26 15:15:00	0
0516-0063	2016-05-26 15:30:00	53
0516-0063	2016-05-26 15:45:00	59
0516-0063	2016-05-26 16:00:00	12
0516-0063	2016-05-26 16:15:00	0
0516-0063	2016-05-26 16:30:00	0
0516-0063	2016-05-26 16:45:00	11
0516-0063	2016-05-26 17:00:00	33
0516-0063	2016-05-26 17:15:00	42
0516-0063	2016-05-26 17:30:00	0
0516-0063	2016-05-26 17:45:00	56
0516-0063	2016-05-26 18:00:00	34
0516-0063	2016-05-26 18:15:00	51
0516-0063	2016-05-26 18:30:00	46
0516-0063	2016-05-26 18:45:00	71
0516-0063	2016-05-26 19:00:00	153
0516-0063	2016-05-26 19:15:00	75
0516-0063	2016-05-26 19:30:00	23
0516-0063	2016-05-26 19:45:00	10
0516-0063	2016-05-26 20:00:00	41
0516-0063	2016-05-26 20:15:00	9
0516-0063	2016-05-26 20:30:00	81
0516-0063	2016-05-26 20:45:00	135
0516-0063	2016-05-26 21:00:00	0
0516-0063	2016-05-26 21:15:00	51
0516-0063	2016-05-26 21:30:00	0
0516-0063	2016-05-26 21:45:00	0
0516-0063	2016-05-26 22:00:00	0
0516-0063	2016-05-26 22:15:00	11
0516-0063	2016-05-26 22:30:00	24
0516-0063	2016-05-26 22:45:00	0
0516-0063	2016-05-26 23:00:00	0
0516-0063	2016-05-26 23:15:00	0
0516-0063	2016-05-26 23:30:00	12
0516-0063	2016-05-26 23:45:00	0
0516-0063	2016-05-27 00:00:00	0
0516-0063	2016-05-27 00:15:00	0
0516-0063	2016-05-27 00:30:00	0
0516-0063	2016-05-27 00:45:00	0
0516-0063	2016-05-27 01:00:00	0
0516-0063	2016-05-27 01:15:00	0
0516-0063	2016-05-27 01:30:00	0
0516-0063	2016-05-27 01:45:00	0
0516-0063	2016-05-27 02:00:00	7
0516-0063	2016-05-27 02:15:00	0
0516-0063	2016-05-27 02:30:00	0
0516-0063	2016-05-27 02:45:00	0
0516-0063	2016-05-27 03:00:00	0
0516-0063	2016-05-27 03:15:00	0
0516-0063	2016-05-27 03:30:00	0
0516-0063	2016-05-27 03:45:00	0
0516-0063	2016-05-27 04:00:00	0
0516-0063	2016-05-27 04:15:00	0
0516-0063	2016-05-27 04:30:00	0
0516-0063	2016-05-27 04:45:00	0
0516-0063	2016-05-27 05:00:00	0
0516-0063	2016-05-27 05:15:00	47
0516-0063	2016-05-27 05:30:00	136
0516-0063	2016-05-27 05:45:00	282
0516-0063	2016-05-27 06:00:00	535
0516-0063	2016-05-27 06:15:00	4
0516-0063	2016-05-27 06:30:00	38
0516-0063	2016-05-27 06:45:00	749
0516-0063	2016-05-27 07:00:00	774
0516-0063	2016-05-27 07:15:00	179
0516-0063	2016-05-27 07:30:00	1091
0516-0063	2016-05-27 07:45:00	1794
0516-0063	2016-05-27 08:00:00	1516
0516-0063	2016-05-27 08:15:00	410
0516-0063	2016-05-27 08:30:00	439
0516-0063	2016-05-27 08:45:00	52
0516-0063	2016-05-27 09:00:00	368
0516-0063	2016-05-27 09:15:00	323
0516-0063	2016-05-27 09:30:00	0
0516-0063	2016-05-27 09:45:00	0
0516-0063	2016-05-27 10:00:00	0
0516-0063	2016-05-27 10:15:00	0
0516-0063	2016-05-27 10:30:00	0
0516-0063	2016-05-27 10:45:00	0
0516-0063	2016-05-27 11:00:00	0
0516-0063	2016-05-27 11:15:00	0
0516-0063	2016-05-27 11:30:00	0
0516-0063	2016-05-27 11:45:00	0
0516-0063	2016-05-27 12:00:00	0
0516-0063	2016-05-27 12:15:00	0
0516-0063	2016-05-27 12:30:00	0
0516-0063	2016-05-27 12:45:00	0
0516-0063	2016-05-27 13:00:00	0
0516-0063	2016-05-27 13:15:00	0
0516-0063	2016-05-27 13:30:00	0
0516-0063	2016-05-27 13:45:00	0
0516-0063	2016-05-27 14:00:00	0
0516-0063	2016-05-27 14:15:00	0
0516-0063	2016-05-27 14:30:00	0
0516-0063	2016-05-27 14:45:00	0
0516-0063	2016-05-27 15:00:00	0
0516-0063	2016-05-27 15:15:00	0
0516-0063	2016-05-27 15:30:00	0
0516-0063	2016-05-27 15:45:00	0
0516-0063	2016-05-27 16:00:00	0
0516-0063	2016-05-27 16:15:00	0
0516-0063	2016-05-27 16:30:00	0
0516-0063	2016-05-27 16:45:00	0
0516-0063	2016-05-27 17:00:00	0
0516-0063	2016-05-27 17:15:00	0
0516-0063	2016-05-27 17:30:00	0
0516-0063	2016-05-27 17:45:00	0
0516-0063	2016-05-27 18:00:00	0
0516-0063	2016-05-27 18:15:00	0
0516-0063	2016-05-27 18:30:00	0
0516-0063	2016-05-27 18:45:00	0
0516-0063	2016-05-27 19:00:00	0
0516-0063	2016-05-27 19:15:00	0
0516-0063	2016-05-27 19:30:00	0
0516-0063	2016-05-27 19:45:00	0
0516-0063	2016-05-27 20:00:00	0
0516-0063	2016-05-27 20:15:00	0
0516-0063	2016-05-27 20:30:00	0
0516-0063	2016-05-27 20:45:00	0
0516-0063	2016-05-27 21:00:00	0
0516-0063	2016-05-27 21:15:00	0
0516-0063	2016-05-27 21:30:00	0
0516-0063	2016-05-27 21:45:00	0
0516-0063	2016-05-27 22:00:00	0
0516-0063	2016-05-27 22:15:00	0
0516-0063	2016-05-27 22:30:00	0
0516-0063	2016-05-27 22:45:00	0
0516-0063	2016-05-27 23:00:00	0
0516-0063	2016-05-27 23:15:00	0
0516-0063	2016-05-27 23:30:00	0
0516-0063	2016-05-27 23:45:00	0
