## Supplementary Data 2 for "Digital phenotyping by consumer wearables identifies sleep-associated markers of cardiovascular disease risk and biological aging": ActivityTable_0516-0073-NHC.tsv

0516-0073	2017-02-13 00:00:00	0
0516-0073	2017-02-13 00:15:00	0
0516-0073	2017-02-13 00:30:00	0
0516-0073	2017-02-13 00:45:00	0
0516-0073	2017-02-13 01:00:00	0
0516-0073	2017-02-13 01:15:00	0
0516-0073	2017-02-13 01:30:00	0
0516-0073	2017-02-13 01:45:00	0
0516-0073	2017-02-13 02:00:00	0
0516-0073	2017-02-13 02:15:00	0
0516-0073	2017-02-13 02:30:00	0
0516-0073	2017-02-13 02:45:00	0
0516-0073	2017-02-13 03:00:00	0
0516-0073	2017-02-13 03:15:00	0
0516-0073	2017-02-13 03:30:00	0
0516-0073	2017-02-13 03:45:00	0
0516-0073	2017-02-13 04:00:00	0
0516-0073	2017-02-13 04:15:00	0
0516-0073	2017-02-13 04:30:00	0
0516-0073	2017-02-13 04:45:00	0
0516-0073	2017-02-13 05:00:00	0
0516-0073	2017-02-13 05:15:00	0
0516-0073	2017-02-13 05:30:00	0
0516-0073	2017-02-13 05:45:00	0
0516-0073	2017-02-13 06:00:00	0
0516-0073	2017-02-13 06:15:00	0
0516-0073	2017-02-13 06:30:00	0
0516-0073	2017-02-13 06:45:00	0
0516-0073	2017-02-13 07:00:00	0
0516-0073	2017-02-13 07:15:00	0
0516-0073	2017-02-13 07:30:00	0
0516-0073	2017-02-13 07:45:00	0
0516-0073	2017-02-13 08:00:00	0
0516-0073	2017-02-13 08:15:00	0
0516-0073	2017-02-13 08:30:00	0
0516-0073	2017-02-13 08:45:00	0
0516-0073	2017-02-13 09:00:00	0
0516-0073	2017-02-13 09:15:00	0
0516-0073	2017-02-13 09:30:00	0
0516-0073	2017-02-13 09:45:00	0
0516-0073	2017-02-13 10:00:00	0
0516-0073	2017-02-13 10:15:00	0
0516-0073	2017-02-13 10:30:00	0
0516-0073	2017-02-13 10:45:00	0
0516-0073	2017-02-13 11:00:00	0
0516-0073	2017-02-13 11:15:00	0
0516-0073	2017-02-13 11:30:00	0
0516-0073	2017-02-13 11:45:00	0
0516-0073	2017-02-13 12:00:00	0
0516-0073	2017-02-13 12:15:00	0
0516-0073	2017-02-13 12:30:00	0
0516-0073	2017-02-13 12:45:00	0
0516-0073	2017-02-13 13:00:00	0
0516-0073	2017-02-13 13:15:00	0
0516-0073	2017-02-13 13:30:00	0
0516-0073	2017-02-13 13:45:00	0
0516-0073	2017-02-13 14:00:00	0
0516-0073	2017-02-13 14:15:00	0
0516-0073	2017-02-13 14:30:00	0
0516-0073	2017-02-13 14:45:00	0
0516-0073	2017-02-13 15:00:00	0
0516-0073	2017-02-13 15:15:00	0
0516-0073	2017-02-13 15:30:00	0
0516-0073	2017-02-13 15:45:00	0
0516-0073	2017-02-13 16:00:00	0
0516-0073	2017-02-13 16:15:00	0
0516-0073	2017-02-13 16:30:00	0
0516-0073	2017-02-13 16:45:00	0
0516-0073	2017-02-13 17:00:00	0
0516-0073	2017-02-13 17:15:00	0
0516-0073	2017-02-13 17:30:00	0
0516-0073	2017-02-13 17:45:00	0
0516-0073	2017-02-13 18:00:00	0
0516-0073	2017-02-13 18:15:00	0
0516-0073	2017-02-13 18:30:00	0
0516-0073	2017-02-13 18:45:00	0
0516-0073	2017-02-13 19:00:00	0
0516-0073	2017-02-13 19:15:00	0
0516-0073	2017-02-13 19:30:00	0
0516-0073	2017-02-13 19:45:00	0
0516-0073	2017-02-13 20:00:00	0
0516-0073	2017-02-13 20:15:00	0
0516-0073	2017-02-13 20:30:00	0
0516-0073	2017-02-13 20:45:00	0
0516-0073	2017-02-13 21:00:00	0
0516-0073	2017-02-13 21:15:00	0
0516-0073	2017-02-13 21:30:00	0
0516-0073	2017-02-13 21:45:00	0
0516-0073	2017-02-13 22:00:00	0
0516-0073	2017-02-13 22:15:00	0
0516-0073	2017-02-13 22:30:00	0
0516-0073	2017-02-13 22:45:00	0
0516-0073	2017-02-13 23:00:00	0
0516-0073	2017-02-13 23:15:00	0
0516-0073	2017-02-13 23:30:00	0
0516-0073	2017-02-13 23:45:00	0
0516-0073	2017-02-14 00:00:00	0
0516-0073	2017-02-14 00:15:00	0
0516-0073	2017-02-14 00:30:00	0
0516-0073	2017-02-14 00:45:00	0
0516-0073	2017-02-14 01:00:00	0
0516-0073	2017-02-14 01:15:00	0
0516-0073	2017-02-14 01:30:00	0
0516-0073	2017-02-14 01:45:00	0
0516-0073	2017-02-14 02:00:00	0
0516-0073	2017-02-14 02:15:00	0
0516-0073	2017-02-14 02:30:00	0
0516-0073	2017-02-14 02:45:00	0
0516-0073	2017-02-14 03:00:00	0
0516-0073	2017-02-14 03:15:00	0
0516-0073	2017-02-14 03:30:00	0
0516-0073	2017-02-14 03:45:00	0
0516-0073	2017-02-14 04:00:00	0
0516-0073	2017-02-14 04:15:00	0
0516-0073	2017-02-14 04:30:00	0
0516-0073	2017-02-14 04:45:00	0
0516-0073	2017-02-14 05:00:00	0
0516-0073	2017-02-14 05:15:00	0
0516-0073	2017-02-14 05:30:00	0
0516-0073	2017-02-14 05:45:00	0
0516-0073	2017-02-14 06:00:00	0
0516-0073	2017-02-14 06:15:00	0
0516-0073	2017-02-14 06:30:00	0
0516-0073	2017-02-14 06:45:00	0
0516-0073	2017-02-14 07:00:00	0
0516-0073	2017-02-14 07:15:00	0
0516-0073	2017-02-14 07:30:00	0
0516-0073	2017-02-14 07:45:00	0
0516-0073	2017-02-14 08:00:00	0
0516-0073	2017-02-14 08:15:00	0
0516-0073	2017-02-14 08:30:00	0
0516-0073	2017-02-14 08:45:00	0
0516-0073	2017-02-14 09:00:00	0
0516-0073	2017-02-14 09:15:00	0
0516-0073	2017-02-14 09:30:00	133
0516-0073	2017-02-14 09:45:00	133
0516-0073	2017-02-14 10:00:00	351
0516-0073	2017-02-14 10:15:00	316
0516-0073	2017-02-14 10:30:00	264
0516-0073	2017-02-14 10:45:00	232
0516-0073	2017-02-14 11:00:00	273
0516-0073	2017-02-14 11:15:00	49
0516-0073	2017-02-14 11:30:00	182
0516-0073	2017-02-14 11:45:00	281
0516-0073	2017-02-14 12:00:00	696
0516-0073	2017-02-14 12:15:00	400
0516-0073	2017-02-14 12:30:00	129
0516-0073	2017-02-14 12:45:00	0
0516-0073	2017-02-14 13:00:00	0
0516-0073	2017-02-14 13:15:00	0
0516-0073	2017-02-14 13:30:00	0
0516-0073	2017-02-14 13:45:00	0
0516-0073	2017-02-14 14:00:00	0
0516-0073	2017-02-14 14:15:00	0
0516-0073	2017-02-14 14:30:00	0
0516-0073	2017-02-14 14:45:00	0
0516-0073	2017-02-14 15:00:00	279
0516-0073	2017-02-14 15:15:00	267
0516-0073	2017-02-14 15:30:00	161
0516-0073	2017-02-14 15:45:00	210
0516-0073	2017-02-14 16:00:00	524
0516-0073	2017-02-14 16:15:00	225
0516-0073	2017-02-14 16:30:00	89
0516-0073	2017-02-14 16:45:00	235
0516-0073	2017-02-14 17:00:00	316
0516-0073	2017-02-14 17:15:00	493
0516-0073	2017-02-14 17:30:00	52
0516-0073	2017-02-14 17:45:00	454
0516-0073	2017-02-14 18:00:00	138
0516-0073	2017-02-14 18:15:00	65
0516-0073	2017-02-14 18:30:00	93
0516-0073	2017-02-14 18:45:00	54
0516-0073	2017-02-14 19:00:00	163
0516-0073	2017-02-14 19:15:00	143
0516-0073	2017-02-14 19:30:00	85
0516-0073	2017-02-14 19:45:00	363
0516-0073	2017-02-14 20:00:00	211
0516-0073	2017-02-14 20:15:00	403
0516-0073	2017-02-14 20:30:00	203
0516-0073	2017-02-14 20:45:00	652
0516-0073	2017-02-14 21:00:00	188
0516-0073	2017-02-14 21:15:00	128
0516-0073	2017-02-14 21:30:00	0
0516-0073	2017-02-14 21:45:00	14
0516-0073	2017-02-14 22:00:00	0
0516-0073	2017-02-14 22:15:00	5
0516-0073	2017-02-14 22:30:00	0
0516-0073	2017-02-14 22:45:00	0
0516-0073	2017-02-14 23:00:00	0
0516-0073	2017-02-14 23:15:00	0
0516-0073	2017-02-14 23:30:00	0
0516-0073	2017-02-14 23:45:00	0
0516-0073	2017-02-15 00:00:00	0
0516-0073	2017-02-15 00:15:00	0
0516-0073	2017-02-15 00:30:00	0
0516-0073	2017-02-15 00:45:00	0
0516-0073	2017-02-15 01:00:00	0
0516-0073	2017-02-15 01:15:00	0
0516-0073	2017-02-15 01:30:00	0
0516-0073	2017-02-15 01:45:00	0
0516-0073	2017-02-15 02:00:00	0
0516-0073	2017-02-15 02:15:00	0
0516-0073	2017-02-15 02:30:00	0
0516-0073	2017-02-15 02:45:00	0
0516-0073	2017-02-15 03:00:00	0
0516-0073	2017-02-15 03:15:00	0
0516-0073	2017-02-15 03:30:00	0
0516-0073	2017-02-15 03:45:00	7
0516-0073	2017-02-15 04:00:00	0
0516-0073	2017-02-15 04:15:00	0
0516-0073	2017-02-15 04:30:00	0
0516-0073	2017-02-15 04:45:00	0
0516-0073	2017-02-15 05:00:00	16
0516-0073	2017-02-15 05:15:00	46
0516-0073	2017-02-15 05:30:00	312
0516-0073	2017-02-15 05:45:00	196
0516-0073	2017-02-15 06:00:00	704
0516-0073	2017-02-15 06:15:00	0
0516-0073	2017-02-15 06:30:00	100
0516-0073	2017-02-15 06:45:00	252
0516-0073	2017-02-15 07:00:00	375
0516-0073	2017-02-15 07:15:00	469
0516-0073	2017-02-15 07:30:00	593
0516-0073	2017-02-15 07:45:00	697
0516-0073	2017-02-15 08:00:00	635
0516-0073	2017-02-15 08:15:00	312
0516-0073	2017-02-15 08:30:00	683
0516-0073	2017-02-15 08:45:00	414
0516-0073	2017-02-15 09:00:00	356
0516-0073	2017-02-15 09:15:00	461
0516-0073	2017-02-15 09:30:00	368
0516-0073	2017-02-15 09:45:00	616
0516-0073	2017-02-15 10:00:00	377
0516-0073	2017-02-15 10:15:00	210
0516-0073	2017-02-15 10:30:00	324
0516-0073	2017-02-15 10:45:00	525
0516-0073	2017-02-15 11:00:00	127
0516-0073	2017-02-15 11:15:00	922
0516-0073	2017-02-15 11:30:00	511
0516-0073	2017-02-15 11:45:00	338
0516-0073	2017-02-15 12:00:00	49
0516-0073	2017-02-15 12:15:00	0
0516-0073	2017-02-15 12:30:00	0
0516-0073	2017-02-15 12:45:00	261
0516-0073	2017-02-15 13:00:00	330
0516-0073	2017-02-15 13:15:00	365
0516-0073	2017-02-15 13:30:00	292
0516-0073	2017-02-15 13:45:00	553
0516-0073	2017-02-15 14:00:00	759
0516-0073	2017-02-15 14:15:00	94
0516-0073	2017-02-15 14:30:00	321
0516-0073	2017-02-15 14:45:00	14
0516-0073	2017-02-15 15:00:00	567
0516-0073	2017-02-15 15:15:00	232
0516-0073	2017-02-15 15:30:00	37
0516-0073	2017-02-15 15:45:00	27
0516-0073	2017-02-15 16:00:00	1049
0516-0073	2017-02-15 16:15:00	717
0516-0073	2017-02-15 16:30:00	114
0516-0073	2017-02-15 16:45:00	0
0516-0073	2017-02-15 17:00:00	13
0516-0073	2017-02-15 17:15:00	58
0516-0073	2017-02-15 17:30:00	488
0516-0073	2017-02-15 17:45:00	175
0516-0073	2017-02-15 18:00:00	614
0516-0073	2017-02-15 18:15:00	47
0516-0073	2017-02-15 18:30:00	104
0516-0073	2017-02-15 18:45:00	58
0516-0073	2017-02-15 19:00:00	52
0516-0073	2017-02-15 19:15:00	66
0516-0073	2017-02-15 19:30:00	294
0516-0073	2017-02-15 19:45:00	211
0516-0073	2017-02-15 20:00:00	390
0516-0073	2017-02-15 20:15:00	787
0516-0073	2017-02-15 20:30:00	384
0516-0073	2017-02-15 20:45:00	122
0516-0073	2017-02-15 21:00:00	0
0516-0073	2017-02-15 21:15:00	18
0516-0073	2017-02-15 21:30:00	32
0516-0073	2017-02-15 21:45:00	161
0516-0073	2017-02-15 22:00:00	263
0516-0073	2017-02-15 22:15:00	43
0516-0073	2017-02-15 22:30:00	54
0516-0073	2017-02-15 22:45:00	143
0516-0073	2017-02-15 23:00:00	115
0516-0073	2017-02-15 23:15:00	6
0516-0073	2017-02-15 23:30:00	85
0516-0073	2017-02-15 23:45:00	292
0516-0073	2017-02-16 00:00:00	301
0516-0073	2017-02-16 00:15:00	49
0516-0073	2017-02-16 00:30:00	0
0516-0073	2017-02-16 00:45:00	0
0516-0073	2017-02-16 01:00:00	38
0516-0073	2017-02-16 01:15:00	119
0516-0073	2017-02-16 01:30:00	0
0516-0073	2017-02-16 01:45:00	91
0516-0073	2017-02-16 02:00:00	0
0516-0073	2017-02-16 02:15:00	0
0516-0073	2017-02-16 02:30:00	0
0516-0073	2017-02-16 02:45:00	48
0516-0073	2017-02-16 03:00:00	0
0516-0073	2017-02-16 03:15:00	27
0516-0073	2017-02-16 03:30:00	0
0516-0073	2017-02-16 03:45:00	0
0516-0073	2017-02-16 04:00:00	7
0516-0073	2017-02-16 04:15:00	0
0516-0073	2017-02-16 04:30:00	0
0516-0073	2017-02-16 04:45:00	0
0516-0073	2017-02-16 05:00:00	34
0516-0073	2017-02-16 05:15:00	94
0516-0073	2017-02-16 05:30:00	124
0516-0073	2017-02-16 05:45:00	254
0516-0073	2017-02-16 06:00:00	681
0516-0073	2017-02-16 06:15:00	5
0516-0073	2017-02-16 06:30:00	27
0516-0073	2017-02-16 06:45:00	75
0516-0073	2017-02-16 07:00:00	775
0516-0073	2017-02-16 07:15:00	537
0516-0073	2017-02-16 07:30:00	586
0516-0073	2017-02-16 07:45:00	275
0516-0073	2017-02-16 08:00:00	398
0516-0073	2017-02-16 08:15:00	679
0516-0073	2017-02-16 08:30:00	89
0516-0073	2017-02-16 08:45:00	0
0516-0073	2017-02-16 09:00:00	12
0516-0073	2017-02-16 09:15:00	880
0516-0073	2017-02-16 09:30:00	323
0516-0073	2017-02-16 09:45:00	224
0516-0073	2017-02-16 10:00:00	814
0516-0073	2017-02-16 10:15:00	103
0516-0073	2017-02-16 10:30:00	120
0516-0073	2017-02-16 10:45:00	911
0516-0073	2017-02-16 11:00:00	175
0516-0073	2017-02-16 11:15:00	290
0516-0073	2017-02-16 11:30:00	821
0516-0073	2017-02-16 11:45:00	213
0516-0073	2017-02-16 12:00:00	253
0516-0073	2017-02-16 12:15:00	0
0516-0073	2017-02-16 12:30:00	312
0516-0073	2017-02-16 12:45:00	466
0516-0073	2017-02-16 13:00:00	323
0516-0073	2017-02-16 13:15:00	542
0516-0073	2017-02-16 13:30:00	470
0516-0073	2017-02-16 13:45:00	646
0516-0073	2017-02-16 14:00:00	24
0516-0073	2017-02-16 14:15:00	0
0516-0073	2017-02-16 14:30:00	225
0516-0073	2017-02-16 14:45:00	207
0516-0073	2017-02-16 15:00:00	178
0516-0073	2017-02-16 15:15:00	296
0516-0073	2017-02-16 15:30:00	22
0516-0073	2017-02-16 15:45:00	103
0516-0073	2017-02-16 16:00:00	58
0516-0073	2017-02-16 16:15:00	50
0516-0073	2017-02-16 16:30:00	358
0516-0073	2017-02-16 16:45:00	272
0516-0073	2017-02-16 17:00:00	368
0516-0073	2017-02-16 17:15:00	74
0516-0073	2017-02-16 17:30:00	38
0516-0073	2017-02-16 17:45:00	781
0516-0073	2017-02-16 18:00:00	387
0516-0073	2017-02-16 18:15:00	0
0516-0073	2017-02-16 18:30:00	0
0516-0073	2017-02-16 18:45:00	121
0516-0073	2017-02-16 19:00:00	249
0516-0073	2017-02-16 19:15:00	282
0516-0073	2017-02-16 19:30:00	171
0516-0073	2017-02-16 19:45:00	62
0516-0073	2017-02-16 20:00:00	0
0516-0073	2017-02-16 20:15:00	455
0516-0073	2017-02-16 20:30:00	288
0516-0073	2017-02-16 20:45:00	37
0516-0073	2017-02-16 21:00:00	0
0516-0073	2017-02-16 21:15:00	9
0516-0073	2017-02-16 21:30:00	0
0516-0073	2017-02-16 21:45:00	102
0516-0073	2017-02-16 22:00:00	0
0516-0073	2017-02-16 22:15:00	0
0516-0073	2017-02-16 22:30:00	0
0516-0073	2017-02-16 22:45:00	0
0516-0073	2017-02-16 23:00:00	0
0516-0073	2017-02-16 23:15:00	0
0516-0073	2017-02-16 23:30:00	0
0516-0073	2017-02-16 23:45:00	0
0516-0073	2017-02-17 00:00:00	0
0516-0073	2017-02-17 00:15:00	4
0516-0073	2017-02-17 00:30:00	0
0516-0073	2017-02-17 00:45:00	12
0516-0073	2017-02-17 01:00:00	7
0516-0073	2017-02-17 01:15:00	0
0516-0073	2017-02-17 01:30:00	0
0516-0073	2017-02-17 01:45:00	0
0516-0073	2017-02-17 02:00:00	0
0516-0073	2017-02-17 02:15:00	0
0516-0073	2017-02-17 02:30:00	0
0516-0073	2017-02-17 02:45:00	0
0516-0073	2017-02-17 03:00:00	0
0516-0073	2017-02-17 03:15:00	0
0516-0073	2017-02-17 03:30:00	0
0516-0073	2017-02-17 03:45:00	33
0516-0073	2017-02-17 04:00:00	0
0516-0073	2017-02-17 04:15:00	0
0516-0073	2017-02-17 04:30:00	108
0516-0073	2017-02-17 04:45:00	122
0516-0073	2017-02-17 05:00:00	231
0516-0073	2017-02-17 05:15:00	289
0516-0073	2017-02-17 05:30:00	199
0516-0073	2017-02-17 05:45:00	225
0516-0073	2017-02-17 06:00:00	713
0516-0073	2017-02-17 06:15:00	58
0516-0073	2017-02-17 06:30:00	21
0516-0073	2017-02-17 06:45:00	192
0516-0073	2017-02-17 07:00:00	517
0516-0073	2017-02-17 07:15:00	463
0516-0073	2017-02-17 07:30:00	722
0516-0073	2017-02-17 07:45:00	365
0516-0073	2017-02-17 08:00:00	476
0516-0073	2017-02-17 08:15:00	641
0516-0073	2017-02-17 08:30:00	719
0516-0073	2017-02-17 08:45:00	231
0516-0073	2017-02-17 09:00:00	212
0516-0073	2017-02-17 09:15:00	444
0516-0073	2017-02-17 09:30:00	494
0516-0073	2017-02-17 09:45:00	0
0516-0073	2017-02-17 10:00:00	256
0516-0073	2017-02-17 10:15:00	14
0516-0073	2017-02-17 10:30:00	707
0516-0073	2017-02-17 10:45:00	682
0516-0073	2017-02-17 11:00:00	0
0516-0073	2017-02-17 11:15:00	890
0516-0073	2017-02-17 11:30:00	561
0516-0073	2017-02-17 11:45:00	14
0516-0073	2017-02-17 12:00:00	0
0516-0073	2017-02-17 12:15:00	13
0516-0073	2017-02-17 12:30:00	335
0516-0073	2017-02-17 12:45:00	572
0516-0073	2017-02-17 13:00:00	248
0516-0073	2017-02-17 13:15:00	188
0516-0073	2017-02-17 13:30:00	569
0516-0073	2017-02-17 13:45:00	108
0516-0073	2017-02-17 14:00:00	600
0516-0073	2017-02-17 14:15:00	297
0516-0073	2017-02-17 14:30:00	25
0516-0073	2017-02-17 14:45:00	193
0516-0073	2017-02-17 15:00:00	23
0516-0073	2017-02-17 15:15:00	238
0516-0073	2017-02-17 15:30:00	111
0516-0073	2017-02-17 15:45:00	492
0516-0073	2017-02-17 16:00:00	497
0516-0073	2017-02-17 16:15:00	0
0516-0073	2017-02-17 16:30:00	0
0516-0073	2017-02-17 16:45:00	0
0516-0073	2017-02-17 17:00:00	0
0516-0073	2017-02-17 17:15:00	0
0516-0073	2017-02-17 17:30:00	324
0516-0073	2017-02-17 17:45:00	285
0516-0073	2017-02-17 18:00:00	483
0516-0073	2017-02-17 18:15:00	0
0516-0073	2017-02-17 18:30:00	53
0516-0073	2017-02-17 18:45:00	1289
0516-0073	2017-02-17 19:00:00	722
0516-0073	2017-02-17 19:15:00	29
0516-0073	2017-02-17 19:30:00	326
0516-0073	2017-02-17 19:45:00	522
0516-0073	2017-02-17 20:00:00	314
0516-0073	2017-02-17 20:15:00	109
0516-0073	2017-02-17 20:30:00	22
0516-0073	2017-02-17 20:45:00	64
0516-0073	2017-02-17 21:00:00	711
0516-0073	2017-02-17 21:15:00	822
0516-0073	2017-02-17 21:30:00	182
0516-0073	2017-02-17 21:45:00	88
0516-0073	2017-02-17 22:00:00	24
0516-0073	2017-02-17 22:15:00	0
0516-0073	2017-02-17 22:30:00	0
0516-0073	2017-02-17 22:45:00	12
0516-0073	2017-02-17 23:00:00	12
0516-0073	2017-02-17 23:15:00	0
0516-0073	2017-02-17 23:30:00	0
0516-0073	2017-02-17 23:45:00	0
0516-0073	2017-02-18 00:00:00	0
0516-0073	2017-02-18 00:15:00	0
0516-0073	2017-02-18 00:30:00	0
0516-0073	2017-02-18 00:45:00	0
0516-0073	2017-02-18 01:00:00	0
0516-0073	2017-02-18 01:15:00	0
0516-0073	2017-02-18 01:30:00	0
0516-0073	2017-02-18 01:45:00	0
0516-0073	2017-02-18 02:00:00	17
0516-0073	2017-02-18 02:15:00	0
0516-0073	2017-02-18 02:30:00	0
0516-0073	2017-02-18 02:45:00	0
0516-0073	2017-02-18 03:00:00	0
0516-0073	2017-02-18 03:15:00	0
0516-0073	2017-02-18 03:30:00	0
0516-0073	2017-02-18 03:45:00	7
0516-0073	2017-02-18 04:00:00	8
0516-0073	2017-02-18 04:15:00	0
0516-0073	2017-02-18 04:30:00	0
0516-0073	2017-02-18 04:45:00	0
0516-0073	2017-02-18 05:00:00	0
0516-0073	2017-02-18 05:15:00	123
0516-0073	2017-02-18 05:30:00	290
0516-0073	2017-02-18 05:45:00	206
0516-0073	2017-02-18 06:00:00	688
0516-0073	2017-02-18 06:15:00	7
0516-0073	2017-02-18 06:30:00	161
0516-0073	2017-02-18 06:45:00	605
0516-0073	2017-02-18 07:00:00	388
0516-0073	2017-02-18 07:15:00	580
0516-0073	2017-02-18 07:30:00	540
0516-0073	2017-02-18 07:45:00	495
0516-0073	2017-02-18 08:00:00	309
0516-0073	2017-02-18 08:15:00	610
0516-0073	2017-02-18 08:30:00	607
0516-0073	2017-02-18 08:45:00	316
0516-0073	2017-02-18 09:00:00	107
0516-0073	2017-02-18 09:15:00	608
0516-0073	2017-02-18 09:30:00	197
0516-0073	2017-02-18 09:45:00	235
0516-0073	2017-02-18 10:00:00	117
0516-0073	2017-02-18 10:15:00	133
0516-0073	2017-02-18 10:30:00	1039
0516-0073	2017-02-18 10:45:00	705
0516-0073	2017-02-18 11:00:00	275
0516-0073	2017-02-18 11:15:00	180
0516-0073	2017-02-18 11:30:00	180
0516-0073	2017-02-18 11:45:00	217
0516-0073	2017-02-18 12:00:00	472
0516-0073	2017-02-18 12:15:00	412
0516-0073	2017-02-18 12:30:00	1037
0516-0073	2017-02-18 12:45:00	753
0516-0073	2017-02-18 13:00:00	30
0516-0073	2017-02-18 13:15:00	65
0516-0073	2017-02-18 13:30:00	90
0516-0073	2017-02-18 13:45:00	53
0516-0073	2017-02-18 14:00:00	0
0516-0073	2017-02-18 14:15:00	12
0516-0073	2017-02-18 14:30:00	0
0516-0073	2017-02-18 14:45:00	0
0516-0073	2017-02-18 15:00:00	43
0516-0073	2017-02-18 15:15:00	288
0516-0073	2017-02-18 15:30:00	164
0516-0073	2017-02-18 15:45:00	240
0516-0073	2017-02-18 16:00:00	673
0516-0073	2017-02-18 16:15:00	313
0516-0073	2017-02-18 16:30:00	25
0516-0073	2017-02-18 16:45:00	56
0516-0073	2017-02-18 17:00:00	101
0516-0073	2017-02-18 17:15:00	567
0516-0073	2017-02-18 17:30:00	0
0516-0073	2017-02-18 17:45:00	0
0516-0073	2017-02-18 18:00:00	0
0516-0073	2017-02-18 18:15:00	0
0516-0073	2017-02-18 18:30:00	0
0516-0073	2017-02-18 18:45:00	0
0516-0073	2017-02-18 19:00:00	0
0516-0073	2017-02-18 19:15:00	0
0516-0073	2017-02-18 19:30:00	0
0516-0073	2017-02-18 19:45:00	0
0516-0073	2017-02-18 20:00:00	0
0516-0073	2017-02-18 20:15:00	0
0516-0073	2017-02-18 20:30:00	0
0516-0073	2017-02-18 20:45:00	0
0516-0073	2017-02-18 21:00:00	0
0516-0073	2017-02-18 21:15:00	0
0516-0073	2017-02-18 21:30:00	0
0516-0073	2017-02-18 21:45:00	0
0516-0073	2017-02-18 22:00:00	0
0516-0073	2017-02-18 22:15:00	0
0516-0073	2017-02-18 22:30:00	0
0516-0073	2017-02-18 22:45:00	0
0516-0073	2017-02-18 23:00:00	0
0516-0073	2017-02-18 23:15:00	0
0516-0073	2017-02-18 23:30:00	0
0516-0073	2017-02-18 23:45:00	0
