## Supplementary Data 2 for "Digital phenotyping by consumer wearables identifies sleep-associated markers of cardiovascular disease risk and biological aging": ActivityTable_0516-0077-NHC.tsv

0516-0077	2017-02-14 00:00:00	0
0516-0077	2017-02-14 00:15:00	0
0516-0077	2017-02-14 00:30:00	0
0516-0077	2017-02-14 00:45:00	0
0516-0077	2017-02-14 01:00:00	0
0516-0077	2017-02-14 01:15:00	0
0516-0077	2017-02-14 01:30:00	0
0516-0077	2017-02-14 01:45:00	0
0516-0077	2017-02-14 02:00:00	0
0516-0077	2017-02-14 02:15:00	0
0516-0077	2017-02-14 02:30:00	0
0516-0077	2017-02-14 02:45:00	0
0516-0077	2017-02-14 03:00:00	0
0516-0077	2017-02-14 03:15:00	0
0516-0077	2017-02-14 03:30:00	0
0516-0077	2017-02-14 03:45:00	0
0516-0077	2017-02-14 04:00:00	0
0516-0077	2017-02-14 04:15:00	0
0516-0077	2017-02-14 04:30:00	0
0516-0077	2017-02-14 04:45:00	0
0516-0077	2017-02-14 05:00:00	0
0516-0077	2017-02-14 05:15:00	0
0516-0077	2017-02-14 05:30:00	0
0516-0077	2017-02-14 05:45:00	0
0516-0077	2017-02-14 06:00:00	0
0516-0077	2017-02-14 06:15:00	0
0516-0077	2017-02-14 06:30:00	0
0516-0077	2017-02-14 06:45:00	0
0516-0077	2017-02-14 07:00:00	0
0516-0077	2017-02-14 07:15:00	0
0516-0077	2017-02-14 07:30:00	0
0516-0077	2017-02-14 07:45:00	0
0516-0077	2017-02-14 08:00:00	0
0516-0077	2017-02-14 08:15:00	0
0516-0077	2017-02-14 08:30:00	0
0516-0077	2017-02-14 08:45:00	0
0516-0077	2017-02-14 09:00:00	0
0516-0077	2017-02-14 09:15:00	0
0516-0077	2017-02-14 09:30:00	0
0516-0077	2017-02-14 09:45:00	0
0516-0077	2017-02-14 10:00:00	0
0516-0077	2017-02-14 10:15:00	16
0516-0077	2017-02-14 10:30:00	0
0516-0077	2017-02-14 10:45:00	83
0516-0077	2017-02-14 11:00:00	0
0516-0077	2017-02-14 11:15:00	0
0516-0077	2017-02-14 11:30:00	172
0516-0077	2017-02-14 11:45:00	563
0516-0077	2017-02-14 12:00:00	1416
0516-0077	2017-02-14 12:15:00	320
0516-0077	2017-02-14 12:30:00	23
0516-0077	2017-02-14 12:45:00	0
0516-0077	2017-02-14 13:00:00	40
0516-0077	2017-02-14 13:15:00	63
0516-0077	2017-02-14 13:30:00	60
0516-0077	2017-02-14 13:45:00	44
0516-0077	2017-02-14 14:00:00	74
0516-0077	2017-02-14 14:15:00	76
0516-0077	2017-02-14 14:30:00	770
0516-0077	2017-02-14 14:45:00	805
0516-0077	2017-02-14 15:00:00	273
0516-0077	2017-02-14 15:15:00	468
0516-0077	2017-02-14 15:30:00	571
0516-0077	2017-02-14 15:45:00	267
0516-0077	2017-02-14 16:00:00	497
0516-0077	2017-02-14 16:15:00	176
0516-0077	2017-02-14 16:30:00	387
0516-0077	2017-02-14 16:45:00	665
0516-0077	2017-02-14 17:00:00	18
0516-0077	2017-02-14 17:15:00	52
0516-0077	2017-02-14 17:30:00	672
0516-0077	2017-02-14 17:45:00	309
0516-0077	2017-02-14 18:00:00	0
0516-0077	2017-02-14 18:15:00	225
0516-0077	2017-02-14 18:30:00	0
0516-0077	2017-02-14 18:45:00	295
0516-0077	2017-02-14 19:00:00	188
0516-0077	2017-02-14 19:15:00	0
0516-0077	2017-02-14 19:30:00	0
0516-0077	2017-02-14 19:45:00	0
0516-0077	2017-02-14 20:00:00	44
0516-0077	2017-02-14 20:15:00	0
0516-0077	2017-02-14 20:30:00	231
0516-0077	2017-02-14 20:45:00	25
0516-0077	2017-02-14 21:00:00	4
0516-0077	2017-02-14 21:15:00	6
0516-0077	2017-02-14 21:30:00	0
0516-0077	2017-02-14 21:45:00	43
0516-0077	2017-02-14 22:00:00	128
0516-0077	2017-02-14 22:15:00	0
0516-0077	2017-02-14 22:30:00	0
0516-0077	2017-02-14 22:45:00	0
0516-0077	2017-02-14 23:00:00	0
0516-0077	2017-02-14 23:15:00	0
0516-0077	2017-02-14 23:30:00	0
0516-0077	2017-02-14 23:45:00	0
0516-0077	2017-02-15 00:00:00	39
0516-0077	2017-02-15 00:15:00	0
0516-0077	2017-02-15 00:30:00	0
0516-0077	2017-02-15 00:45:00	0
0516-0077	2017-02-15 01:00:00	0
0516-0077	2017-02-15 01:15:00	0
0516-0077	2017-02-15 01:30:00	0
0516-0077	2017-02-15 01:45:00	0
0516-0077	2017-02-15 02:00:00	0
0516-0077	2017-02-15 02:15:00	0
0516-0077	2017-02-15 02:30:00	0
0516-0077	2017-02-15 02:45:00	0
0516-0077	2017-02-15 03:00:00	33
0516-0077	2017-02-15 03:15:00	0
0516-0077	2017-02-15 03:30:00	0
0516-0077	2017-02-15 03:45:00	0
0516-0077	2017-02-15 04:00:00	0
0516-0077	2017-02-15 04:15:00	0
0516-0077	2017-02-15 04:30:00	0
0516-0077	2017-02-15 04:45:00	6
0516-0077	2017-02-15 05:00:00	0
0516-0077	2017-02-15 05:15:00	0
0516-0077	2017-02-15 05:30:00	149
0516-0077	2017-02-15 05:45:00	338
0516-0077	2017-02-15 06:00:00	978
0516-0077	2017-02-15 06:15:00	39
0516-0077	2017-02-15 06:30:00	832
0516-0077	2017-02-15 06:45:00	449
0516-0077	2017-02-15 07:00:00	191
0516-0077	2017-02-15 07:15:00	356
0516-0077	2017-02-15 07:30:00	308
0516-0077	2017-02-15 07:45:00	231
0516-0077	2017-02-15 08:00:00	340
0516-0077	2017-02-15 08:15:00	259
0516-0077	2017-02-15 08:30:00	345
0516-0077	2017-02-15 08:45:00	384
0516-0077	2017-02-15 09:00:00	384
0516-0077	2017-02-15 09:15:00	239
0516-0077	2017-02-15 09:30:00	246
0516-0077	2017-02-15 09:45:00	275
0516-0077	2017-02-15 10:00:00	235
0516-0077	2017-02-15 10:15:00	200
0516-0077	2017-02-15 10:30:00	213
0516-0077	2017-02-15 10:45:00	143
0516-0077	2017-02-15 11:00:00	77
0516-0077	2017-02-15 11:15:00	316
0516-0077	2017-02-15 11:30:00	571
0516-0077	2017-02-15 11:45:00	394
0516-0077	2017-02-15 12:00:00	201
0516-0077	2017-02-15 12:15:00	382
0516-0077	2017-02-15 12:30:00	161
0516-0077	2017-02-15 12:45:00	283
0516-0077	2017-02-15 13:00:00	180
0516-0077	2017-02-15 13:15:00	220
0516-0077	2017-02-15 13:30:00	388
0516-0077	2017-02-15 13:45:00	156
0516-0077	2017-02-15 14:00:00	262
0516-0077	2017-02-15 14:15:00	152
0516-0077	2017-02-15 14:30:00	244
0516-0077	2017-02-15 14:45:00	231
0516-0077	2017-02-15 15:00:00	91
0516-0077	2017-02-15 15:15:00	247
0516-0077	2017-02-15 15:30:00	755
0516-0077	2017-02-15 15:45:00	300
0516-0077	2017-02-15 16:00:00	58
0516-0077	2017-02-15 16:15:00	900
0516-0077	2017-02-15 16:30:00	231
0516-0077	2017-02-15 16:45:00	621
0516-0077	2017-02-15 17:00:00	552
0516-0077	2017-02-15 17:15:00	36
0516-0077	2017-02-15 17:30:00	0
0516-0077	2017-02-15 17:45:00	0
0516-0077	2017-02-15 18:00:00	0
0516-0077	2017-02-15 18:15:00	123
0516-0077	2017-02-15 18:30:00	0
0516-0077	2017-02-15 18:45:00	124
0516-0077	2017-02-15 19:00:00	27
0516-0077	2017-02-15 19:15:00	4
0516-0077	2017-02-15 19:30:00	103
0516-0077	2017-02-15 19:45:00	14
0516-0077	2017-02-15 20:00:00	0
0516-0077	2017-02-15 20:15:00	75
0516-0077	2017-02-15 20:30:00	0
0516-0077	2017-02-15 20:45:00	12
0516-0077	2017-02-15 21:00:00	0
0516-0077	2017-02-15 21:15:00	0
0516-0077	2017-02-15 21:30:00	0
0516-0077	2017-02-15 21:45:00	0
0516-0077	2017-02-15 22:00:00	227
0516-0077	2017-02-15 22:15:00	0
0516-0077	2017-02-15 22:30:00	0
0516-0077	2017-02-15 22:45:00	0
0516-0077	2017-02-15 23:00:00	0
0516-0077	2017-02-15 23:15:00	0
0516-0077	2017-02-15 23:30:00	0
0516-0077	2017-02-15 23:45:00	7
0516-0077	2017-02-16 00:00:00	0
0516-0077	2017-02-16 00:15:00	0
0516-0077	2017-02-16 00:30:00	0
0516-0077	2017-02-16 00:45:00	0
0516-0077	2017-02-16 01:00:00	0
0516-0077	2017-02-16 01:15:00	0
0516-0077	2017-02-16 01:30:00	0
0516-0077	2017-02-16 01:45:00	0
0516-0077	2017-02-16 02:00:00	0
0516-0077	2017-02-16 02:15:00	0
0516-0077	2017-02-16 02:30:00	0
0516-0077	2017-02-16 02:45:00	0
0516-0077	2017-02-16 03:00:00	0
0516-0077	2017-02-16 03:15:00	0
0516-0077	2017-02-16 03:30:00	0
0516-0077	2017-02-16 03:45:00	0
0516-0077	2017-02-16 04:00:00	0
0516-0077	2017-02-16 04:15:00	0
0516-0077	2017-02-16 04:30:00	9
0516-0077	2017-02-16 04:45:00	0
0516-0077	2017-02-16 05:00:00	0
0516-0077	2017-02-16 05:15:00	0
0516-0077	2017-02-16 05:30:00	0
0516-0077	2017-02-16 05:45:00	445
0516-0077	2017-02-16 06:00:00	739
0516-0077	2017-02-16 06:15:00	123
0516-0077	2017-02-16 06:30:00	840
0516-0077	2017-02-16 06:45:00	316
0516-0077	2017-02-16 07:00:00	350
0516-0077	2017-02-16 07:15:00	455
0516-0077	2017-02-16 07:30:00	200
0516-0077	2017-02-16 07:45:00	275
0516-0077	2017-02-16 08:00:00	389
0516-0077	2017-02-16 08:15:00	264
0516-0077	2017-02-16 08:30:00	192
0516-0077	2017-02-16 08:45:00	331
0516-0077	2017-02-16 09:00:00	289
0516-0077	2017-02-16 09:15:00	242
0516-0077	2017-02-16 09:30:00	238
0516-0077	2017-02-16 09:45:00	179
0516-0077	2017-02-16 10:00:00	240
0516-0077	2017-02-16 10:15:00	365
0516-0077	2017-02-16 10:30:00	307
0516-0077	2017-02-16 10:45:00	185
0516-0077	2017-02-16 11:00:00	264
0516-0077	2017-02-16 11:15:00	92
0516-0077	2017-02-16 11:30:00	167
0516-0077	2017-02-16 11:45:00	1159
0516-0077	2017-02-16 12:00:00	499
0516-0077	2017-02-16 12:15:00	158
0516-0077	2017-02-16 12:30:00	241
0516-0077	2017-02-16 12:45:00	318
0516-0077	2017-02-16 13:00:00	120
0516-0077	2017-02-16 13:15:00	158
0516-0077	2017-02-16 13:30:00	280
0516-0077	2017-02-16 13:45:00	271
0516-0077	2017-02-16 14:00:00	375
0516-0077	2017-02-16 14:15:00	224
0516-0077	2017-02-16 14:30:00	385
0516-0077	2017-02-16 14:45:00	252
0516-0077	2017-02-16 15:00:00	483
0516-0077	2017-02-16 15:15:00	258
0516-0077	2017-02-16 15:30:00	601
0516-0077	2017-02-16 15:45:00	206
0516-0077	2017-02-16 16:00:00	612
0516-0077	2017-02-16 16:15:00	722
0516-0077	2017-02-16 16:30:00	156
0516-0077	2017-02-16 16:45:00	124
0516-0077	2017-02-16 17:00:00	4
0516-0077	2017-02-16 17:15:00	0
0516-0077	2017-02-16 17:30:00	94
0516-0077	2017-02-16 17:45:00	110
0516-0077	2017-02-16 18:00:00	110
0516-0077	2017-02-16 18:15:00	89
0516-0077	2017-02-16 18:30:00	44
0516-0077	2017-02-16 18:45:00	317
0516-0077	2017-02-16 19:00:00	60
0516-0077	2017-02-16 19:15:00	75
0516-0077	2017-02-16 19:30:00	40
0516-0077	2017-02-16 19:45:00	0
0516-0077	2017-02-16 20:00:00	16
0516-0077	2017-02-16 20:15:00	107
0516-0077	2017-02-16 20:30:00	0
0516-0077	2017-02-16 20:45:00	65
0516-0077	2017-02-16 21:00:00	26
0516-0077	2017-02-16 21:15:00	12
0516-0077	2017-02-16 21:30:00	11
0516-0077	2017-02-16 21:45:00	6
0516-0077	2017-02-16 22:00:00	0
0516-0077	2017-02-16 22:15:00	170
0516-0077	2017-02-16 22:30:00	86
0516-0077	2017-02-16 22:45:00	0
0516-0077	2017-02-16 23:00:00	0
0516-0077	2017-02-16 23:15:00	0
0516-0077	2017-02-16 23:30:00	0
0516-0077	2017-02-16 23:45:00	0
0516-0077	2017-02-17 00:00:00	0
0516-0077	2017-02-17 00:15:00	0
0516-0077	2017-02-17 00:30:00	0
0516-0077	2017-02-17 00:45:00	0
0516-0077	2017-02-17 01:00:00	0
0516-0077	2017-02-17 01:15:00	0
0516-0077	2017-02-17 01:30:00	0
0516-0077	2017-02-17 01:45:00	0
0516-0077	2017-02-17 02:00:00	0
0516-0077	2017-02-17 02:15:00	0
0516-0077	2017-02-17 02:30:00	0
0516-0077	2017-02-17 02:45:00	0
0516-0077	2017-02-17 03:00:00	0
0516-0077	2017-02-17 03:15:00	8
0516-0077	2017-02-17 03:30:00	29
0516-0077	2017-02-17 03:45:00	26
0516-0077	2017-02-17 04:00:00	0
0516-0077	2017-02-17 04:15:00	0
0516-0077	2017-02-17 04:30:00	0
0516-0077	2017-02-17 04:45:00	0
0516-0077	2017-02-17 05:00:00	0
0516-0077	2017-02-17 05:15:00	0
0516-0077	2017-02-17 05:30:00	0
0516-0077	2017-02-17 05:45:00	0
0516-0077	2017-02-17 06:00:00	0
0516-0077	2017-02-17 06:15:00	0
0516-0077	2017-02-17 06:30:00	0
0516-0077	2017-02-17 06:45:00	0
0516-0077	2017-02-17 07:00:00	0
0516-0077	2017-02-17 07:15:00	0
0516-0077	2017-02-17 07:30:00	245
0516-0077	2017-02-17 07:45:00	266
0516-0077	2017-02-17 08:00:00	171
0516-0077	2017-02-17 08:15:00	45
0516-0077	2017-02-17 08:30:00	60
0516-0077	2017-02-17 08:45:00	0
0516-0077	2017-02-17 09:00:00	0
0516-0077	2017-02-17 09:15:00	0
0516-0077	2017-02-17 09:30:00	21
0516-0077	2017-02-17 09:45:00	27
0516-0077	2017-02-17 10:00:00	95
0516-0077	2017-02-17 10:15:00	832
0516-0077	2017-02-17 10:30:00	303
0516-0077	2017-02-17 10:45:00	0
0516-0077	2017-02-17 11:00:00	0
0516-0077	2017-02-17 11:15:00	0
0516-0077	2017-02-17 11:30:00	150
0516-0077	2017-02-17 11:45:00	5
0516-0077	2017-02-17 12:00:00	98
0516-0077	2017-02-17 12:15:00	0
0516-0077	2017-02-17 12:30:00	30
0516-0077	2017-02-17 12:45:00	310
0516-0077	2017-02-17 13:00:00	5
0516-0077	2017-02-17 13:15:00	0
0516-0077	2017-02-17 13:30:00	102
0516-0077	2017-02-17 13:45:00	0
0516-0077	2017-02-17 14:00:00	128
0516-0077	2017-02-17 14:15:00	337
0516-0077	2017-02-17 14:30:00	0
0516-0077	2017-02-17 14:45:00	62
0516-0077	2017-02-17 15:00:00	241
0516-0077	2017-02-17 15:15:00	271
0516-0077	2017-02-17 15:30:00	135
0516-0077	2017-02-17 15:45:00	0
0516-0077	2017-02-17 16:00:00	0
0516-0077	2017-02-17 16:15:00	0
0516-0077	2017-02-17 16:30:00	40
0516-0077	2017-02-17 16:45:00	0
0516-0077	2017-02-17 17:00:00	0
0516-0077	2017-02-17 17:15:00	0
0516-0077	2017-02-17 17:30:00	75
0516-0077	2017-02-17 17:45:00	19
0516-0077	2017-02-17 18:00:00	14
0516-0077	2017-02-17 18:15:00	0
0516-0077	2017-02-17 18:30:00	5
0516-0077	2017-02-17 18:45:00	46
0516-0077	2017-02-17 19:00:00	0
0516-0077	2017-02-17 19:15:00	88
0516-0077	2017-02-17 19:30:00	7
0516-0077	2017-02-17 19:45:00	9
0516-0077	2017-02-17 20:00:00	0
0516-0077	2017-02-17 20:15:00	0
0516-0077	2017-02-17 20:30:00	8
0516-0077	2017-02-17 20:45:00	36
0516-0077	2017-02-17 21:00:00	0
0516-0077	2017-02-17 21:15:00	11
0516-0077	2017-02-17 21:30:00	5
0516-0077	2017-02-17 21:45:00	240
0516-0077	2017-02-17 22:00:00	0
0516-0077	2017-02-17 22:15:00	0
0516-0077	2017-02-17 22:30:00	0
0516-0077	2017-02-17 22:45:00	0
0516-0077	2017-02-17 23:00:00	0
0516-0077	2017-02-17 23:15:00	0
0516-0077	2017-02-17 23:30:00	0
0516-0077	2017-02-17 23:45:00	0
0516-0077	2017-02-18 00:00:00	0
0516-0077	2017-02-18 00:15:00	0
0516-0077	2017-02-18 00:30:00	0
0516-0077	2017-02-18 00:45:00	0
0516-0077	2017-02-18 01:00:00	8
0516-0077	2017-02-18 01:15:00	0
0516-0077	2017-02-18 01:30:00	0
0516-0077	2017-02-18 01:45:00	0
0516-0077	2017-02-18 02:00:00	0
0516-0077	2017-02-18 02:15:00	0
0516-0077	2017-02-18 02:30:00	0
0516-0077	2017-02-18 02:45:00	0
0516-0077	2017-02-18 03:00:00	0
0516-0077	2017-02-18 03:15:00	0
0516-0077	2017-02-18 03:30:00	0
0516-0077	2017-02-18 03:45:00	0
0516-0077	2017-02-18 04:00:00	0
0516-0077	2017-02-18 04:15:00	0
0516-0077	2017-02-18 04:30:00	0
0516-0077	2017-02-18 04:45:00	7
0516-0077	2017-02-18 05:00:00	0
0516-0077	2017-02-18 05:15:00	0
0516-0077	2017-02-18 05:30:00	0
0516-0077	2017-02-18 05:45:00	0
0516-0077	2017-02-18 06:00:00	0
0516-0077	2017-02-18 06:15:00	0
0516-0077	2017-02-18 06:30:00	0
0516-0077	2017-02-18 06:45:00	0
0516-0077	2017-02-18 07:00:00	0
0516-0077	2017-02-18 07:15:00	0
0516-0077	2017-02-18 07:30:00	0
0516-0077	2017-02-18 07:45:00	0
0516-0077	2017-02-18 08:00:00	0
0516-0077	2017-02-18 08:15:00	0
0516-0077	2017-02-18 08:30:00	0
0516-0077	2017-02-18 08:45:00	0
0516-0077	2017-02-18 09:00:00	0
0516-0077	2017-02-18 09:15:00	0
0516-0077	2017-02-18 09:30:00	0
0516-0077	2017-02-18 09:45:00	0
0516-0077	2017-02-18 10:00:00	0
0516-0077	2017-02-18 10:15:00	0
0516-0077	2017-02-18 10:30:00	0
0516-0077	2017-02-18 10:45:00	0
0516-0077	2017-02-18 11:00:00	0
0516-0077	2017-02-18 11:15:00	0
0516-0077	2017-02-18 11:30:00	0
0516-0077	2017-02-18 11:45:00	0
0516-0077	2017-02-18 12:00:00	0
0516-0077	2017-02-18 12:15:00	0
0516-0077	2017-02-18 12:30:00	0
0516-0077	2017-02-18 12:45:00	0
0516-0077	2017-02-18 13:00:00	0
0516-0077	2017-02-18 13:15:00	0
0516-0077	2017-02-18 13:30:00	0
0516-0077	2017-02-18 13:45:00	0
0516-0077	2017-02-18 14:00:00	0
0516-0077	2017-02-18 14:15:00	0
0516-0077	2017-02-18 14:30:00	0
0516-0077	2017-02-18 14:45:00	0
0516-0077	2017-02-18 15:00:00	0
0516-0077	2017-02-18 15:15:00	0
0516-0077	2017-02-18 15:30:00	0
0516-0077	2017-02-18 15:45:00	0
0516-0077	2017-02-18 16:00:00	0
0516-0077	2017-02-18 16:15:00	0
0516-0077	2017-02-18 16:30:00	0
0516-0077	2017-02-18 16:45:00	0
0516-0077	2017-02-18 17:00:00	0
0516-0077	2017-02-18 17:15:00	0
0516-0077	2017-02-18 17:30:00	0
0516-0077	2017-02-18 17:45:00	0
0516-0077	2017-02-18 18:00:00	0
0516-0077	2017-02-18 18:15:00	0
0516-0077	2017-02-18 18:30:00	0
0516-0077	2017-02-18 18:45:00	0
0516-0077	2017-02-18 19:00:00	0
0516-0077	2017-02-18 19:15:00	0
0516-0077	2017-02-18 19:30:00	0
0516-0077	2017-02-18 19:45:00	0
0516-0077	2017-02-18 20:00:00	0
0516-0077	2017-02-18 20:15:00	0
0516-0077	2017-02-18 20:30:00	0
0516-0077	2017-02-18 20:45:00	0
0516-0077	2017-02-18 21:00:00	0
0516-0077	2017-02-18 21:15:00	0
0516-0077	2017-02-18 21:30:00	0
0516-0077	2017-02-18 21:45:00	0
0516-0077	2017-02-18 22:00:00	0
0516-0077	2017-02-18 22:15:00	0
0516-0077	2017-02-18 22:30:00	0
0516-0077	2017-02-18 22:45:00	0
0516-0077	2017-02-18 23:00:00	0
0516-0077	2017-02-18 23:15:00	0
0516-0077	2017-02-18 23:30:00	0
0516-0077	2017-02-18 23:45:00	0
0516-0077	2017-02-19 00:00:00	0
0516-0077	2017-02-19 00:15:00	0
0516-0077	2017-02-19 00:30:00	0
0516-0077	2017-02-19 00:45:00	0
0516-0077	2017-02-19 01:00:00	0
0516-0077	2017-02-19 01:15:00	0
0516-0077	2017-02-19 01:30:00	0
0516-0077	2017-02-19 01:45:00	0
0516-0077	2017-02-19 02:00:00	0
0516-0077	2017-02-19 02:15:00	0
0516-0077	2017-02-19 02:30:00	0
0516-0077	2017-02-19 02:45:00	0
0516-0077	2017-02-19 03:00:00	0
0516-0077	2017-02-19 03:15:00	0
0516-0077	2017-02-19 03:30:00	0
0516-0077	2017-02-19 03:45:00	0
0516-0077	2017-02-19 04:00:00	0
0516-0077	2017-02-19 04:15:00	0
0516-0077	2017-02-19 04:30:00	0
0516-0077	2017-02-19 04:45:00	0
0516-0077	2017-02-19 05:00:00	0
0516-0077	2017-02-19 05:15:00	0
0516-0077	2017-02-19 05:30:00	0
0516-0077	2017-02-19 05:45:00	0
0516-0077	2017-02-19 06:00:00	0
0516-0077	2017-02-19 06:15:00	0
0516-0077	2017-02-19 06:30:00	0
0516-0077	2017-02-19 06:45:00	0
0516-0077	2017-02-19 07:00:00	0
0516-0077	2017-02-19 07:15:00	0
0516-0077	2017-02-19 07:30:00	0
0516-0077	2017-02-19 07:45:00	0
0516-0077	2017-02-19 08:00:00	0
0516-0077	2017-02-19 08:15:00	0
0516-0077	2017-02-19 08:30:00	0
0516-0077	2017-02-19 08:45:00	0
0516-0077	2017-02-19 09:00:00	0
0516-0077	2017-02-19 09:15:00	0
0516-0077	2017-02-19 09:30:00	0
0516-0077	2017-02-19 09:45:00	0
0516-0077	2017-02-19 10:00:00	0
0516-0077	2017-02-19 10:15:00	0
0516-0077	2017-02-19 10:30:00	0
0516-0077	2017-02-19 10:45:00	0
0516-0077	2017-02-19 11:00:00	0
0516-0077	2017-02-19 11:15:00	0
0516-0077	2017-02-19 11:30:00	0
0516-0077	2017-02-19 11:45:00	0
0516-0077	2017-02-19 12:00:00	0
0516-0077	2017-02-19 12:15:00	0
0516-0077	2017-02-19 12:30:00	0
0516-0077	2017-02-19 12:45:00	0
0516-0077	2017-02-19 13:00:00	0
0516-0077	2017-02-19 13:15:00	0
0516-0077	2017-02-19 13:30:00	0
0516-0077	2017-02-19 13:45:00	0
0516-0077	2017-02-19 14:00:00	0
0516-0077	2017-02-19 14:15:00	0
0516-0077	2017-02-19 14:30:00	0
0516-0077	2017-02-19 14:45:00	0
0516-0077	2017-02-19 15:00:00	0
0516-0077	2017-02-19 15:15:00	0
0516-0077	2017-02-19 15:30:00	0
0516-0077	2017-02-19 15:45:00	0
0516-0077	2017-02-19 16:00:00	0
0516-0077	2017-02-19 16:15:00	0
0516-0077	2017-02-19 16:30:00	0
0516-0077	2017-02-19 16:45:00	0
0516-0077	2017-02-19 17:00:00	0
0516-0077	2017-02-19 17:15:00	0
0516-0077	2017-02-19 17:30:00	0
0516-0077	2017-02-19 17:45:00	0
0516-0077	2017-02-19 18:00:00	0
0516-0077	2017-02-19 18:15:00	0
0516-0077	2017-02-19 18:30:00	0
0516-0077	2017-02-19 18:45:00	0
0516-0077	2017-02-19 19:00:00	0
0516-0077	2017-02-19 19:15:00	0
0516-0077	2017-02-19 19:30:00	0
0516-0077	2017-02-19 19:45:00	0
0516-0077	2017-02-19 20:00:00	0
0516-0077	2017-02-19 20:15:00	0
0516-0077	2017-02-19 20:30:00	0
0516-0077	2017-02-19 20:45:00	0
0516-0077	2017-02-19 21:00:00	0
0516-0077	2017-02-19 21:15:00	0
0516-0077	2017-02-19 21:30:00	0
0516-0077	2017-02-19 21:45:00	0
0516-0077	2017-02-19 22:00:00	0
0516-0077	2017-02-19 22:15:00	0
0516-0077	2017-02-19 22:30:00	0
0516-0077	2017-02-19 22:45:00	0
0516-0077	2017-02-19 23:00:00	0
0516-0077	2017-02-19 23:15:00	0
0516-0077	2017-02-19 23:30:00	0
0516-0077	2017-02-19 23:45:00	0
