## Supplementary Data 2 for "Digital phenotyping by consumer wearables identifies sleep-associated markers of cardiovascular disease risk and biological aging": ActivityTable_0516-0088-NHC.tsv

0516-0088	2016-05-27 00:00:00	0
0516-0088	2016-05-27 00:15:00	0
0516-0088	2016-05-27 00:30:00	0
0516-0088	2016-05-27 00:45:00	0
0516-0088	2016-05-27 01:00:00	0
0516-0088	2016-05-27 01:15:00	0
0516-0088	2016-05-27 01:30:00	0
0516-0088	2016-05-27 01:45:00	0
0516-0088	2016-05-27 02:00:00	0
0516-0088	2016-05-27 02:15:00	0
0516-0088	2016-05-27 02:30:00	0
0516-0088	2016-05-27 02:45:00	0
0516-0088	2016-05-27 03:00:00	0
0516-0088	2016-05-27 03:15:00	0
0516-0088	2016-05-27 03:30:00	0
0516-0088	2016-05-27 03:45:00	0
0516-0088	2016-05-27 04:00:00	0
0516-0088	2016-05-27 04:15:00	0
0516-0088	2016-05-27 04:30:00	0
0516-0088	2016-05-27 04:45:00	0
0516-0088	2016-05-27 05:00:00	0
0516-0088	2016-05-27 05:15:00	0
0516-0088	2016-05-27 05:30:00	0
0516-0088	2016-05-27 05:45:00	0
0516-0088	2016-05-27 06:00:00	0
0516-0088	2016-05-27 06:15:00	0
0516-0088	2016-05-27 06:30:00	0
0516-0088	2016-05-27 06:45:00	0
0516-0088	2016-05-27 07:00:00	0
0516-0088	2016-05-27 07:15:00	0
0516-0088	2016-05-27 07:30:00	0
0516-0088	2016-05-27 07:45:00	0
0516-0088	2016-05-27 08:00:00	0
0516-0088	2016-05-27 08:15:00	0
0516-0088	2016-05-27 08:30:00	0
0516-0088	2016-05-27 08:45:00	0
0516-0088	2016-05-27 09:00:00	0
0516-0088	2016-05-27 09:15:00	0
0516-0088	2016-05-27 09:30:00	0
0516-0088	2016-05-27 09:45:00	0
0516-0088	2016-05-27 10:00:00	0
0516-0088	2016-05-27 10:15:00	0
0516-0088	2016-05-27 10:30:00	0
0516-0088	2016-05-27 10:45:00	0
0516-0088	2016-05-27 11:00:00	0
0516-0088	2016-05-27 11:15:00	0
0516-0088	2016-05-27 11:30:00	70
0516-0088	2016-05-27 11:45:00	236
0516-0088	2016-05-27 12:00:00	376
0516-0088	2016-05-27 12:15:00	194
0516-0088	2016-05-27 12:30:00	13
0516-0088	2016-05-27 12:45:00	21
0516-0088	2016-05-27 13:00:00	101
0516-0088	2016-05-27 13:15:00	38
0516-0088	2016-05-27 13:30:00	463
0516-0088	2016-05-27 13:45:00	384
0516-0088	2016-05-27 14:00:00	453
0516-0088	2016-05-27 14:15:00	201
0516-0088	2016-05-27 14:30:00	133
0516-0088	2016-05-27 14:45:00	101
0516-0088	2016-05-27 15:00:00	80
0516-0088	2016-05-27 15:15:00	17
0516-0088	2016-05-27 15:30:00	263
0516-0088	2016-05-27 15:45:00	77
0516-0088	2016-05-27 16:00:00	138
0516-0088	2016-05-27 16:15:00	84
0516-0088	2016-05-27 16:30:00	74
0516-0088	2016-05-27 16:45:00	63
0516-0088	2016-05-27 17:00:00	88
0516-0088	2016-05-27 17:15:00	83
0516-0088	2016-05-27 17:30:00	44
0516-0088	2016-05-27 17:45:00	26
0516-0088	2016-05-27 18:00:00	91
0516-0088	2016-05-27 18:15:00	40
0516-0088	2016-05-27 18:30:00	78
0516-0088	2016-05-27 18:45:00	217
0516-0088	2016-05-27 19:00:00	352
0516-0088	2016-05-27 19:15:00	590
0516-0088	2016-05-27 19:30:00	1042
0516-0088	2016-05-27 19:45:00	551
0516-0088	2016-05-27 20:00:00	67
0516-0088	2016-05-27 20:15:00	119
0516-0088	2016-05-27 20:30:00	82
0516-0088	2016-05-27 20:45:00	57
0516-0088	2016-05-27 21:00:00	22
0516-0088	2016-05-27 21:15:00	121
0516-0088	2016-05-27 21:30:00	83
0516-0088	2016-05-27 21:45:00	174
0516-0088	2016-05-27 22:00:00	53
0516-0088	2016-05-27 22:15:00	85
0516-0088	2016-05-27 22:30:00	149
0516-0088	2016-05-27 22:45:00	85
0516-0088	2016-05-27 23:00:00	134
0516-0088	2016-05-27 23:15:00	771
0516-0088	2016-05-27 23:30:00	1106
0516-0088	2016-05-27 23:45:00	680
0516-0088	2016-05-28 00:00:00	930
0516-0088	2016-05-28 00:15:00	245
0516-0088	2016-05-28 00:30:00	662
0516-0088	2016-05-28 00:45:00	172
0516-0088	2016-05-28 01:00:00	1166
0516-0088	2016-05-28 01:15:00	567
0516-0088	2016-05-28 01:30:00	573
0516-0088	2016-05-28 01:45:00	425
0516-0088	2016-05-28 02:00:00	118
0516-0088	2016-05-28 02:15:00	840
0516-0088	2016-05-28 02:30:00	991
0516-0088	2016-05-28 02:45:00	1234
0516-0088	2016-05-28 03:00:00	718
0516-0088	2016-05-28 03:15:00	956
0516-0088	2016-05-28 03:30:00	377
0516-0088	2016-05-28 03:45:00	457
0516-0088	2016-05-28 04:00:00	331
0516-0088	2016-05-28 04:15:00	54
0516-0088	2016-05-28 04:30:00	45
0516-0088	2016-05-28 04:45:00	0
0516-0088	2016-05-28 05:00:00	19
0516-0088	2016-05-28 05:15:00	71
0516-0088	2016-05-28 05:30:00	30
0516-0088	2016-05-28 05:45:00	0
0516-0088	2016-05-28 06:00:00	0
0516-0088	2016-05-28 06:15:00	0
0516-0088	2016-05-28 06:30:00	0
0516-0088	2016-05-28 06:45:00	0
0516-0088	2016-05-28 07:00:00	0
0516-0088	2016-05-28 07:15:00	0
0516-0088	2016-05-28 07:30:00	0
0516-0088	2016-05-28 07:45:00	6
0516-0088	2016-05-28 08:00:00	7
0516-0088	2016-05-28 08:15:00	0
0516-0088	2016-05-28 08:30:00	0
0516-0088	2016-05-28 08:45:00	0
0516-0088	2016-05-28 09:00:00	0
0516-0088	2016-05-28 09:15:00	0
0516-0088	2016-05-28 09:30:00	0
0516-0088	2016-05-28 09:45:00	74
0516-0088	2016-05-28 10:00:00	147
0516-0088	2016-05-28 10:15:00	52
0516-0088	2016-05-28 10:30:00	89
0516-0088	2016-05-28 10:45:00	292
0516-0088	2016-05-28 11:00:00	220
0516-0088	2016-05-28 11:15:00	211
0516-0088	2016-05-28 11:30:00	424
0516-0088	2016-05-28 11:45:00	262
0516-0088	2016-05-28 12:00:00	687
0516-0088	2016-05-28 12:15:00	4
0516-0088	2016-05-28 12:30:00	0
0516-0088	2016-05-28 12:45:00	42
0516-0088	2016-05-28 13:00:00	117
0516-0088	2016-05-28 13:15:00	124
0516-0088	2016-05-28 13:30:00	0
0516-0088	2016-05-28 13:45:00	12
0516-0088	2016-05-28 14:00:00	0
0516-0088	2016-05-28 14:15:00	6
0516-0088	2016-05-28 14:30:00	0
0516-0088	2016-05-28 14:45:00	0
0516-0088	2016-05-28 15:00:00	0
0516-0088	2016-05-28 15:15:00	0
0516-0088	2016-05-28 15:30:00	11
0516-0088	2016-05-28 15:45:00	65
0516-0088	2016-05-28 16:00:00	504
0516-0088	2016-05-28 16:15:00	308
0516-0088	2016-05-28 16:30:00	104
0516-0088	2016-05-28 16:45:00	549
0516-0088	2016-05-28 17:00:00	334
0516-0088	2016-05-28 17:15:00	76
0516-0088	2016-05-28 17:30:00	78
0516-0088	2016-05-28 17:45:00	0
0516-0088	2016-05-28 18:00:00	153
0516-0088	2016-05-28 18:15:00	25
0516-0088	2016-05-28 18:30:00	0
0516-0088	2016-05-28 18:45:00	255
0516-0088	2016-05-28 19:00:00	486
0516-0088	2016-05-28 19:15:00	591
0516-0088	2016-05-28 19:30:00	46
0516-0088	2016-05-28 19:45:00	169
0516-0088	2016-05-28 20:00:00	538
0516-0088	2016-05-28 20:15:00	31
0516-0088	2016-05-28 20:30:00	10
0516-0088	2016-05-28 20:45:00	58
0516-0088	2016-05-28 21:00:00	115
0516-0088	2016-05-28 21:15:00	72
0516-0088	2016-05-28 21:30:00	614
0516-0088	2016-05-28 21:45:00	378
0516-0088	2016-05-28 22:00:00	4
0516-0088	2016-05-28 22:15:00	777
0516-0088	2016-05-28 22:30:00	29
0516-0088	2016-05-28 22:45:00	102
0516-0088	2016-05-28 23:00:00	54
0516-0088	2016-05-28 23:15:00	105
0516-0088	2016-05-28 23:30:00	79
0516-0088	2016-05-28 23:45:00	265
0516-0088	2016-05-29 00:00:00	0
0516-0088	2016-05-29 00:15:00	0
0516-0088	2016-05-29 00:30:00	0
0516-0088	2016-05-29 00:45:00	0
0516-0088	2016-05-29 01:00:00	0
0516-0088	2016-05-29 01:15:00	0
0516-0088	2016-05-29 01:30:00	0
0516-0088	2016-05-29 01:45:00	0
0516-0088	2016-05-29 02:00:00	0
0516-0088	2016-05-29 02:15:00	0
0516-0088	2016-05-29 02:30:00	0
0516-0088	2016-05-29 02:45:00	0
0516-0088	2016-05-29 03:00:00	0
0516-0088	2016-05-29 03:15:00	0
0516-0088	2016-05-29 03:30:00	0
0516-0088	2016-05-29 03:45:00	0
0516-0088	2016-05-29 04:00:00	0
0516-0088	2016-05-29 04:15:00	0
0516-0088	2016-05-29 04:30:00	0
0516-0088	2016-05-29 04:45:00	0
0516-0088	2016-05-29 05:00:00	0
0516-0088	2016-05-29 05:15:00	0
0516-0088	2016-05-29 05:30:00	0
0516-0088	2016-05-29 05:45:00	0
0516-0088	2016-05-29 06:00:00	0
0516-0088	2016-05-29 06:15:00	0
0516-0088	2016-05-29 06:30:00	0
0516-0088	2016-05-29 06:45:00	0
0516-0088	2016-05-29 07:00:00	0
0516-0088	2016-05-29 07:15:00	0
0516-0088	2016-05-29 07:30:00	0
0516-0088	2016-05-29 07:45:00	0
0516-0088	2016-05-29 08:00:00	0
0516-0088	2016-05-29 08:15:00	0
0516-0088	2016-05-29 08:30:00	0
0516-0088	2016-05-29 08:45:00	0
0516-0088	2016-05-29 09:00:00	48
0516-0088	2016-05-29 09:15:00	343
0516-0088	2016-05-29 09:30:00	12
0516-0088	2016-05-29 09:45:00	83
0516-0088	2016-05-29 10:00:00	4
0516-0088	2016-05-29 10:15:00	89
0516-0088	2016-05-29 10:30:00	14
0516-0088	2016-05-29 10:45:00	8
0516-0088	2016-05-29 11:00:00	15
0516-0088	2016-05-29 11:15:00	120
0516-0088	2016-05-29 11:30:00	54
0516-0088	2016-05-29 11:45:00	73
0516-0088	2016-05-29 12:00:00	272
0516-0088	2016-05-29 12:15:00	342
0516-0088	2016-05-29 12:30:00	707
0516-0088	2016-05-29 12:45:00	486
0516-0088	2016-05-29 13:00:00	399
0516-0088	2016-05-29 13:15:00	557
0516-0088	2016-05-29 13:30:00	133
0516-0088	2016-05-29 13:45:00	508
0516-0088	2016-05-29 14:00:00	627
0516-0088	2016-05-29 14:15:00	101
0516-0088	2016-05-29 14:30:00	26
0516-0088	2016-05-29 14:45:00	0
0516-0088	2016-05-29 15:00:00	0
0516-0088	2016-05-29 15:15:00	194
0516-0088	2016-05-29 15:30:00	423
0516-0088	2016-05-29 15:45:00	321
0516-0088	2016-05-29 16:00:00	717
0516-0088	2016-05-29 16:15:00	402
0516-0088	2016-05-29 16:30:00	358
0516-0088	2016-05-29 16:45:00	674
0516-0088	2016-05-29 17:00:00	0
0516-0088	2016-05-29 17:15:00	162
0516-0088	2016-05-29 17:30:00	1052
0516-0088	2016-05-29 17:45:00	968
0516-0088	2016-05-29 18:00:00	485
0516-0088	2016-05-29 18:15:00	843
0516-0088	2016-05-29 18:30:00	1311
0516-0088	2016-05-29 18:45:00	698
0516-0088	2016-05-29 19:00:00	40
0516-0088	2016-05-29 19:15:00	0
0516-0088	2016-05-29 19:30:00	38
0516-0088	2016-05-29 19:45:00	69
0516-0088	2016-05-29 20:00:00	45
0516-0088	2016-05-29 20:15:00	54
0516-0088	2016-05-29 20:30:00	125
0516-0088	2016-05-29 20:45:00	455
0516-0088	2016-05-29 21:00:00	603
0516-0088	2016-05-29 21:15:00	561
0516-0088	2016-05-29 21:30:00	114
0516-0088	2016-05-29 21:45:00	115
0516-0088	2016-05-29 22:00:00	150
0516-0088	2016-05-29 22:15:00	114
0516-0088	2016-05-29 22:30:00	168
0516-0088	2016-05-29 22:45:00	318
0516-0088	2016-05-29 23:00:00	304
0516-0088	2016-05-29 23:15:00	134
0516-0088	2016-05-29 23:30:00	318
0516-0088	2016-05-29 23:45:00	172
0516-0088	2016-05-30 00:00:00	138
0516-0088	2016-05-30 00:15:00	72
0516-0088	2016-05-30 00:30:00	66
0516-0088	2016-05-30 00:45:00	56
0516-0088	2016-05-30 01:00:00	17
0516-0088	2016-05-30 01:15:00	8
0516-0088	2016-05-30 01:30:00	0
0516-0088	2016-05-30 01:45:00	0
0516-0088	2016-05-30 02:00:00	0
0516-0088	2016-05-30 02:15:00	0
0516-0088	2016-05-30 02:30:00	0
0516-0088	2016-05-30 02:45:00	0
0516-0088	2016-05-30 03:00:00	0
0516-0088	2016-05-30 03:15:00	8
0516-0088	2016-05-30 03:30:00	0
0516-0088	2016-05-30 03:45:00	0
0516-0088	2016-05-30 04:00:00	0
0516-0088	2016-05-30 04:15:00	4
0516-0088	2016-05-30 04:30:00	12
0516-0088	2016-05-30 04:45:00	0
0516-0088	2016-05-30 05:00:00	0
0516-0088	2016-05-30 05:15:00	0
0516-0088	2016-05-30 05:30:00	0
0516-0088	2016-05-30 05:45:00	18
0516-0088	2016-05-30 06:00:00	0
0516-0088	2016-05-30 06:15:00	0
0516-0088	2016-05-30 06:30:00	0
0516-0088	2016-05-30 06:45:00	0
0516-0088	2016-05-30 07:00:00	0
0516-0088	2016-05-30 07:15:00	0
0516-0088	2016-05-30 07:30:00	47
0516-0088	2016-05-30 07:45:00	158
0516-0088	2016-05-30 08:00:00	501
0516-0088	2016-05-30 08:15:00	856
0516-0088	2016-05-30 08:30:00	779
0516-0088	2016-05-30 08:45:00	414
0516-0088	2016-05-30 09:00:00	16
0516-0088	2016-05-30 09:15:00	337
0516-0088	2016-05-30 09:30:00	99
0516-0088	2016-05-30 09:45:00	70
0516-0088	2016-05-30 10:00:00	111
0516-0088	2016-05-30 10:15:00	19
0516-0088	2016-05-30 10:30:00	113
0516-0088	2016-05-30 10:45:00	154
0516-0088	2016-05-30 11:00:00	104
0516-0088	2016-05-30 11:15:00	88
0516-0088	2016-05-30 11:30:00	36
0516-0088	2016-05-30 11:45:00	164
0516-0088	2016-05-30 12:00:00	113
0516-0088	2016-05-30 12:15:00	25
0516-0088	2016-05-30 12:30:00	18
0516-0088	2016-05-30 12:45:00	47
0516-0088	2016-05-30 13:00:00	675
0516-0088	2016-05-30 13:15:00	149
0516-0088	2016-05-30 13:30:00	183
0516-0088	2016-05-30 13:45:00	33
0516-0088	2016-05-30 14:00:00	26
0516-0088	2016-05-30 14:15:00	892
0516-0088	2016-05-30 14:30:00	148
0516-0088	2016-05-30 14:45:00	40
0516-0088	2016-05-30 15:00:00	51
0516-0088	2016-05-30 15:15:00	134
0516-0088	2016-05-30 15:30:00	170
0516-0088	2016-05-30 15:45:00	101
0516-0088	2016-05-30 16:00:00	125
0516-0088	2016-05-30 16:15:00	65
0516-0088	2016-05-30 16:30:00	143
0516-0088	2016-05-30 16:45:00	93
0516-0088	2016-05-30 17:00:00	164
0516-0088	2016-05-30 17:15:00	41
0516-0088	2016-05-30 17:30:00	107
0516-0088	2016-05-30 17:45:00	22
0516-0088	2016-05-30 18:00:00	79
0516-0088	2016-05-30 18:15:00	104
0516-0088	2016-05-30 18:30:00	155
0516-0088	2016-05-30 18:45:00	10
0516-0088	2016-05-30 19:00:00	44
0516-0088	2016-05-30 19:15:00	18
0516-0088	2016-05-30 19:30:00	93
0516-0088	2016-05-30 19:45:00	167
0516-0088	2016-05-30 20:00:00	508
0516-0088	2016-05-30 20:15:00	596
0516-0088	2016-05-30 20:30:00	258
0516-0088	2016-05-30 20:45:00	453
0516-0088	2016-05-30 21:00:00	496
0516-0088	2016-05-30 21:15:00	360
0516-0088	2016-05-30 21:30:00	385
0516-0088	2016-05-30 21:45:00	56
0516-0088	2016-05-30 22:00:00	280
0516-0088	2016-05-30 22:15:00	213
0516-0088	2016-05-30 22:30:00	7
0516-0088	2016-05-30 22:45:00	61
0516-0088	2016-05-30 23:00:00	109
0516-0088	2016-05-30 23:15:00	48
0516-0088	2016-05-30 23:30:00	12
0516-0088	2016-05-30 23:45:00	4
0516-0088	2016-05-31 00:00:00	61
0516-0088	2016-05-31 00:15:00	102
0516-0088	2016-05-31 00:30:00	0
0516-0088	2016-05-31 00:45:00	40
0516-0088	2016-05-31 01:00:00	15
0516-0088	2016-05-31 01:15:00	0
0516-0088	2016-05-31 01:30:00	6
0516-0088	2016-05-31 01:45:00	0
0516-0088	2016-05-31 02:00:00	0
0516-0088	2016-05-31 02:15:00	0
0516-0088	2016-05-31 02:30:00	0
0516-0088	2016-05-31 02:45:00	0
0516-0088	2016-05-31 03:00:00	0
0516-0088	2016-05-31 03:15:00	0
0516-0088	2016-05-31 03:30:00	0
0516-0088	2016-05-31 03:45:00	0
0516-0088	2016-05-31 04:00:00	0
0516-0088	2016-05-31 04:15:00	9
0516-0088	2016-05-31 04:30:00	0
0516-0088	2016-05-31 04:45:00	0
0516-0088	2016-05-31 05:00:00	0
0516-0088	2016-05-31 05:15:00	0
0516-0088	2016-05-31 05:30:00	6
0516-0088	2016-05-31 05:45:00	9
0516-0088	2016-05-31 06:00:00	0
0516-0088	2016-05-31 06:15:00	0
0516-0088	2016-05-31 06:30:00	0
0516-0088	2016-05-31 06:45:00	0
0516-0088	2016-05-31 07:00:00	0
0516-0088	2016-05-31 07:15:00	8
0516-0088	2016-05-31 07:30:00	60
0516-0088	2016-05-31 07:45:00	0
0516-0088	2016-05-31 08:00:00	0
0516-0088	2016-05-31 08:15:00	56
0516-0088	2016-05-31 08:30:00	935
0516-0088	2016-05-31 08:45:00	0
0516-0088	2016-05-31 09:00:00	12
0516-0088	2016-05-31 09:15:00	221
0516-0088	2016-05-31 09:30:00	620
0516-0088	2016-05-31 09:45:00	164
0516-0088	2016-05-31 10:00:00	104
0516-0088	2016-05-31 10:15:00	30
0516-0088	2016-05-31 10:30:00	134
0516-0088	2016-05-31 10:45:00	82
0516-0088	2016-05-31 11:00:00	9
0516-0088	2016-05-31 11:15:00	6
0516-0088	2016-05-31 11:30:00	0
0516-0088	2016-05-31 11:45:00	0
0516-0088	2016-05-31 12:00:00	0
0516-0088	2016-05-31 12:15:00	0
0516-0088	2016-05-31 12:30:00	0
0516-0088	2016-05-31 12:45:00	0
0516-0088	2016-05-31 13:00:00	0
0516-0088	2016-05-31 13:15:00	0
0516-0088	2016-05-31 13:30:00	0
0516-0088	2016-05-31 13:45:00	0
0516-0088	2016-05-31 14:00:00	0
0516-0088	2016-05-31 14:15:00	0
0516-0088	2016-05-31 14:30:00	0
0516-0088	2016-05-31 14:45:00	0
0516-0088	2016-05-31 15:00:00	27
0516-0088	2016-05-31 15:15:00	86
0516-0088	2016-05-31 15:30:00	154
0516-0088	2016-05-31 15:45:00	27
0516-0088	2016-05-31 16:00:00	15
0516-0088	2016-05-31 16:15:00	86
0516-0088	2016-05-31 16:30:00	113
0516-0088	2016-05-31 16:45:00	132
0516-0088	2016-05-31 17:00:00	88
0516-0088	2016-05-31 17:15:00	63
0516-0088	2016-05-31 17:30:00	118
0516-0088	2016-05-31 17:45:00	110
0516-0088	2016-05-31 18:00:00	136
0516-0088	2016-05-31 18:15:00	32
0516-0088	2016-05-31 18:30:00	95
0516-0088	2016-05-31 18:45:00	71
0516-0088	2016-05-31 19:00:00	258
0516-0088	2016-05-31 19:15:00	466
0516-0088	2016-05-31 19:30:00	24
0516-0088	2016-05-31 19:45:00	349
0516-0088	2016-05-31 20:00:00	851
0516-0088	2016-05-31 20:15:00	178
0516-0088	2016-05-31 20:30:00	60
0516-0088	2016-05-31 20:45:00	63
0516-0088	2016-05-31 21:00:00	169
0516-0088	2016-05-31 21:15:00	0
0516-0088	2016-05-31 21:30:00	0
0516-0088	2016-05-31 21:45:00	17
0516-0088	2016-05-31 22:00:00	0
0516-0088	2016-05-31 22:15:00	41
0516-0088	2016-05-31 22:30:00	11
0516-0088	2016-05-31 22:45:00	289
0516-0088	2016-05-31 23:00:00	582
0516-0088	2016-05-31 23:15:00	23
0516-0088	2016-05-31 23:30:00	33
0516-0088	2016-05-31 23:45:00	0
0516-0088	2016-06-01 00:00:00	0
0516-0088	2016-06-01 00:15:00	0
0516-0088	2016-06-01 00:30:00	0
0516-0088	2016-06-01 00:45:00	0
0516-0088	2016-06-01 01:00:00	0
0516-0088	2016-06-01 01:15:00	0
0516-0088	2016-06-01 01:30:00	0
0516-0088	2016-06-01 01:45:00	0
0516-0088	2016-06-01 02:00:00	0
0516-0088	2016-06-01 02:15:00	0
0516-0088	2016-06-01 02:30:00	0
0516-0088	2016-06-01 02:45:00	0
0516-0088	2016-06-01 03:00:00	0
0516-0088	2016-06-01 03:15:00	0
0516-0088	2016-06-01 03:30:00	10
0516-0088	2016-06-01 03:45:00	0
0516-0088	2016-06-01 04:00:00	0
0516-0088	2016-06-01 04:15:00	0
0516-0088	2016-06-01 04:30:00	0
0516-0088	2016-06-01 04:45:00	0
0516-0088	2016-06-01 05:00:00	0
0516-0088	2016-06-01 05:15:00	14
0516-0088	2016-06-01 05:30:00	0
0516-0088	2016-06-01 05:45:00	0
0516-0088	2016-06-01 06:00:00	0
0516-0088	2016-06-01 06:15:00	0
0516-0088	2016-06-01 06:30:00	0
0516-0088	2016-06-01 06:45:00	0
0516-0088	2016-06-01 07:00:00	0
0516-0088	2016-06-01 07:15:00	24
0516-0088	2016-06-01 07:30:00	0
0516-0088	2016-06-01 07:45:00	228
0516-0088	2016-06-01 08:00:00	395
0516-0088	2016-06-01 08:15:00	483
0516-0088	2016-06-01 08:30:00	629
0516-0088	2016-06-01 08:45:00	374
0516-0088	2016-06-01 09:00:00	67
0516-0088	2016-06-01 09:15:00	313
0516-0088	2016-06-01 09:30:00	179
0516-0088	2016-06-01 09:45:00	182
0516-0088	2016-06-01 10:00:00	52
0516-0088	2016-06-01 10:15:00	14
0516-0088	2016-06-01 10:30:00	72
0516-0088	2016-06-01 10:45:00	46
0516-0088	2016-06-01 11:00:00	21
0516-0088	2016-06-01 11:15:00	43
0516-0088	2016-06-01 11:30:00	70
0516-0088	2016-06-01 11:45:00	113
0516-0088	2016-06-01 12:00:00	53
0516-0088	2016-06-01 12:15:00	615
0516-0088	2016-06-01 12:30:00	952
0516-0088	2016-06-01 12:45:00	0
0516-0088	2016-06-01 13:00:00	0
0516-0088	2016-06-01 13:15:00	0
0516-0088	2016-06-01 13:30:00	0
0516-0088	2016-06-01 13:45:00	0
0516-0088	2016-06-01 14:00:00	0
0516-0088	2016-06-01 14:15:00	0
0516-0088	2016-06-01 14:30:00	0
0516-0088	2016-06-01 14:45:00	0
0516-0088	2016-06-01 15:00:00	0
0516-0088	2016-06-01 15:15:00	0
0516-0088	2016-06-01 15:30:00	0
0516-0088	2016-06-01 15:45:00	0
0516-0088	2016-06-01 16:00:00	0
0516-0088	2016-06-01 16:15:00	0
0516-0088	2016-06-01 16:30:00	0
0516-0088	2016-06-01 16:45:00	0
0516-0088	2016-06-01 17:00:00	0
0516-0088	2016-06-01 17:15:00	0
0516-0088	2016-06-01 17:30:00	0
0516-0088	2016-06-01 17:45:00	0
0516-0088	2016-06-01 18:00:00	0
0516-0088	2016-06-01 18:15:00	0
0516-0088	2016-06-01 18:30:00	0
0516-0088	2016-06-01 18:45:00	0
0516-0088	2016-06-01 19:00:00	0
0516-0088	2016-06-01 19:15:00	0
0516-0088	2016-06-01 19:30:00	0
0516-0088	2016-06-01 19:45:00	0
0516-0088	2016-06-01 20:00:00	0
0516-0088	2016-06-01 20:15:00	0
0516-0088	2016-06-01 20:30:00	0
0516-0088	2016-06-01 20:45:00	0
0516-0088	2016-06-01 21:00:00	0
0516-0088	2016-06-01 21:15:00	0
0516-0088	2016-06-01 21:30:00	0
0516-0088	2016-06-01 21:45:00	0
0516-0088	2016-06-01 22:00:00	0
0516-0088	2016-06-01 22:15:00	0
0516-0088	2016-06-01 22:30:00	0
0516-0088	2016-06-01 22:45:00	0
0516-0088	2016-06-01 23:00:00	0
0516-0088	2016-06-01 23:15:00	0
0516-0088	2016-06-01 23:30:00	0
0516-0088	2016-06-01 23:45:00	0
