## Supplementary Data 2 for "Digital phenotyping by consumer wearables identifies sleep-associated markers of cardiovascular disease risk and biological aging": ActivityTable_0517-0007-NHC.tsv

0517-0007	2017-10-06 00:00:00	0
0517-0007	2017-10-06 00:15:00	0
0517-0007	2017-10-06 00:30:00	0
0517-0007	2017-10-06 00:45:00	0
0517-0007	2017-10-06 01:00:00	0
0517-0007	2017-10-06 01:15:00	0
0517-0007	2017-10-06 01:30:00	0
0517-0007	2017-10-06 01:45:00	0
0517-0007	2017-10-06 02:00:00	0
0517-0007	2017-10-06 02:15:00	0
0517-0007	2017-10-06 02:30:00	0
0517-0007	2017-10-06 02:45:00	0
0517-0007	2017-10-06 03:00:00	0
0517-0007	2017-10-06 03:15:00	0
0517-0007	2017-10-06 03:30:00	0
0517-0007	2017-10-06 03:45:00	0
0517-0007	2017-10-06 04:00:00	0
0517-0007	2017-10-06 04:15:00	0
0517-0007	2017-10-06 04:30:00	0
0517-0007	2017-10-06 04:45:00	0
0517-0007	2017-10-06 05:00:00	0
0517-0007	2017-10-06 05:15:00	0
0517-0007	2017-10-06 05:30:00	0
0517-0007	2017-10-06 05:45:00	0
0517-0007	2017-10-06 06:00:00	0
0517-0007	2017-10-06 06:15:00	0
0517-0007	2017-10-06 06:30:00	0
0517-0007	2017-10-06 06:45:00	0
0517-0007	2017-10-06 07:00:00	0
0517-0007	2017-10-06 07:15:00	0
0517-0007	2017-10-06 07:30:00	0
0517-0007	2017-10-06 07:45:00	0
0517-0007	2017-10-06 08:00:00	0
0517-0007	2017-10-06 08:15:00	0
0517-0007	2017-10-06 08:30:00	0
0517-0007	2017-10-06 08:45:00	251
0517-0007	2017-10-06 09:00:00	77
0517-0007	2017-10-06 09:15:00	7
0517-0007	2017-10-06 09:30:00	338
0517-0007	2017-10-06 09:45:00	411
0517-0007	2017-10-06 10:00:00	69
0517-0007	2017-10-06 10:15:00	55
0517-0007	2017-10-06 10:30:00	647
0517-0007	2017-10-06 10:45:00	1250
0517-0007	2017-10-06 11:00:00	279
0517-0007	2017-10-06 11:15:00	67
0517-0007	2017-10-06 11:30:00	44
0517-0007	2017-10-06 11:45:00	729
0517-0007	2017-10-06 12:00:00	38
0517-0007	2017-10-06 12:15:00	0
0517-0007	2017-10-06 12:30:00	9
0517-0007	2017-10-06 12:45:00	624
0517-0007	2017-10-06 13:00:00	160
0517-0007	2017-10-06 13:15:00	72
0517-0007	2017-10-06 13:30:00	20
0517-0007	2017-10-06 13:45:00	0
0517-0007	2017-10-06 14:00:00	70
0517-0007	2017-10-06 14:15:00	261
0517-0007	2017-10-06 14:30:00	12
0517-0007	2017-10-06 14:45:00	288
0517-0007	2017-10-06 15:00:00	651
0517-0007	2017-10-06 15:15:00	9
0517-0007	2017-10-06 15:30:00	6
0517-0007	2017-10-06 15:45:00	15
0517-0007	2017-10-06 16:00:00	648
0517-0007	2017-10-06 16:15:00	933
0517-0007	2017-10-06 16:30:00	15
0517-0007	2017-10-06 16:45:00	0
0517-0007	2017-10-06 17:00:00	600
0517-0007	2017-10-06 17:15:00	453
0517-0007	2017-10-06 17:30:00	32
0517-0007	2017-10-06 17:45:00	0
0517-0007	2017-10-06 18:00:00	27
0517-0007	2017-10-06 18:15:00	122
0517-0007	2017-10-06 18:30:00	24
0517-0007	2017-10-06 18:45:00	20
0517-0007	2017-10-06 19:00:00	0
0517-0007	2017-10-06 19:15:00	14
0517-0007	2017-10-06 19:30:00	17
0517-0007	2017-10-06 19:45:00	66
0517-0007	2017-10-06 20:00:00	28
0517-0007	2017-10-06 20:15:00	34
0517-0007	2017-10-06 20:30:00	24
0517-0007	2017-10-06 20:45:00	26
0517-0007	2017-10-06 21:00:00	39
0517-0007	2017-10-06 21:15:00	9
0517-0007	2017-10-06 21:30:00	0
0517-0007	2017-10-06 21:45:00	0
0517-0007	2017-10-06 22:00:00	71
0517-0007	2017-10-06 22:15:00	9
0517-0007	2017-10-06 22:30:00	20
0517-0007	2017-10-06 22:45:00	45
0517-0007	2017-10-06 23:00:00	0
0517-0007	2017-10-06 23:15:00	0
0517-0007	2017-10-06 23:30:00	0
0517-0007	2017-10-06 23:45:00	0
0517-0007	2017-10-07 00:00:00	26
0517-0007	2017-10-07 00:15:00	0
0517-0007	2017-10-07 00:30:00	0
0517-0007	2017-10-07 00:45:00	0
0517-0007	2017-10-07 01:00:00	0
0517-0007	2017-10-07 01:15:00	0
0517-0007	2017-10-07 01:30:00	0
0517-0007	2017-10-07 01:45:00	0
0517-0007	2017-10-07 02:00:00	0
0517-0007	2017-10-07 02:15:00	0
0517-0007	2017-10-07 02:30:00	0
0517-0007	2017-10-07 02:45:00	0
0517-0007	2017-10-07 03:00:00	0
0517-0007	2017-10-07 03:15:00	0
0517-0007	2017-10-07 03:30:00	0
0517-0007	2017-10-07 03:45:00	0
0517-0007	2017-10-07 04:00:00	0
0517-0007	2017-10-07 04:15:00	13
0517-0007	2017-10-07 04:30:00	0
0517-0007	2017-10-07 04:45:00	0
0517-0007	2017-10-07 05:00:00	0
0517-0007	2017-10-07 05:15:00	0
0517-0007	2017-10-07 05:30:00	0
0517-0007	2017-10-07 05:45:00	0
0517-0007	2017-10-07 06:00:00	0
0517-0007	2017-10-07 06:15:00	0
0517-0007	2017-10-07 06:30:00	268
0517-0007	2017-10-07 06:45:00	197
0517-0007	2017-10-07 07:00:00	103
0517-0007	2017-10-07 07:15:00	539
0517-0007	2017-10-07 07:30:00	68
0517-0007	2017-10-07 07:45:00	279
0517-0007	2017-10-07 08:00:00	320
0517-0007	2017-10-07 08:15:00	0
0517-0007	2017-10-07 08:30:00	124
0517-0007	2017-10-07 08:45:00	627
0517-0007	2017-10-07 09:00:00	610
0517-0007	2017-10-07 09:15:00	82
0517-0007	2017-10-07 09:30:00	0
0517-0007	2017-10-07 09:45:00	8
0517-0007	2017-10-07 10:00:00	12
0517-0007	2017-10-07 10:15:00	130
0517-0007	2017-10-07 10:30:00	0
0517-0007	2017-10-07 10:45:00	140
0517-0007	2017-10-07 11:00:00	342
0517-0007	2017-10-07 11:15:00	543
0517-0007	2017-10-07 11:30:00	0
0517-0007	2017-10-07 11:45:00	453
0517-0007	2017-10-07 12:00:00	172
0517-0007	2017-10-07 12:15:00	69
0517-0007	2017-10-07 12:30:00	169
0517-0007	2017-10-07 12:45:00	546
0517-0007	2017-10-07 13:00:00	356
0517-0007	2017-10-07 13:15:00	271
0517-0007	2017-10-07 13:30:00	690
0517-0007	2017-10-07 13:45:00	286
0517-0007	2017-10-07 14:00:00	6
0517-0007	2017-10-07 14:15:00	208
0517-0007	2017-10-07 14:30:00	167
0517-0007	2017-10-07 14:45:00	818
0517-0007	2017-10-07 15:00:00	496
0517-0007	2017-10-07 15:15:00	19
0517-0007	2017-10-07 15:30:00	0
0517-0007	2017-10-07 15:45:00	142
0517-0007	2017-10-07 16:00:00	28
0517-0007	2017-10-07 16:15:00	306
0517-0007	2017-10-07 16:30:00	722
0517-0007	2017-10-07 16:45:00	108
0517-0007	2017-10-07 17:00:00	0
0517-0007	2017-10-07 17:15:00	0
0517-0007	2017-10-07 17:30:00	0
0517-0007	2017-10-07 17:45:00	111
0517-0007	2017-10-07 18:00:00	855
0517-0007	2017-10-07 18:15:00	110
0517-0007	2017-10-07 18:30:00	0
0517-0007	2017-10-07 18:45:00	141
0517-0007	2017-10-07 19:00:00	0
0517-0007	2017-10-07 19:15:00	0
0517-0007	2017-10-07 19:30:00	0
0517-0007	2017-10-07 19:45:00	44
0517-0007	2017-10-07 20:00:00	204
0517-0007	2017-10-07 20:15:00	85
0517-0007	2017-10-07 20:30:00	91
0517-0007	2017-10-07 20:45:00	41
0517-0007	2017-10-07 21:00:00	8
0517-0007	2017-10-07 21:15:00	0
0517-0007	2017-10-07 21:30:00	129
0517-0007	2017-10-07 21:45:00	146
0517-0007	2017-10-07 22:00:00	18
0517-0007	2017-10-07 22:15:00	0
0517-0007	2017-10-07 22:30:00	106
0517-0007	2017-10-07 22:45:00	22
0517-0007	2017-10-07 23:00:00	0
0517-0007	2017-10-07 23:15:00	0
0517-0007	2017-10-07 23:30:00	0
0517-0007	2017-10-07 23:45:00	0
0517-0007	2017-10-08 00:00:00	0
0517-0007	2017-10-08 00:15:00	0
0517-0007	2017-10-08 00:30:00	0
0517-0007	2017-10-08 00:45:00	0
0517-0007	2017-10-08 01:00:00	0
0517-0007	2017-10-08 01:15:00	0
0517-0007	2017-10-08 01:30:00	0
0517-0007	2017-10-08 01:45:00	0
0517-0007	2017-10-08 02:00:00	0
0517-0007	2017-10-08 02:15:00	0
0517-0007	2017-10-08 02:30:00	0
0517-0007	2017-10-08 02:45:00	0
0517-0007	2017-10-08 03:00:00	0
0517-0007	2017-10-08 03:15:00	0
0517-0007	2017-10-08 03:30:00	0
0517-0007	2017-10-08 03:45:00	0
0517-0007	2017-10-08 04:00:00	0
0517-0007	2017-10-08 04:15:00	0
0517-0007	2017-10-08 04:30:00	14
0517-0007	2017-10-08 04:45:00	22
0517-0007	2017-10-08 05:00:00	0
0517-0007	2017-10-08 05:15:00	0
0517-0007	2017-10-08 05:30:00	219
0517-0007	2017-10-08 05:45:00	7
0517-0007	2017-10-08 06:00:00	49
0517-0007	2017-10-08 06:15:00	604
0517-0007	2017-10-08 06:30:00	471
0517-0007	2017-10-08 06:45:00	279
0517-0007	2017-10-08 07:00:00	74
0517-0007	2017-10-08 07:15:00	142
0517-0007	2017-10-08 07:30:00	0
0517-0007	2017-10-08 07:45:00	212
0517-0007	2017-10-08 08:00:00	134
0517-0007	2017-10-08 08:15:00	249
0517-0007	2017-10-08 08:30:00	24
0517-0007	2017-10-08 08:45:00	0
0517-0007	2017-10-08 09:00:00	0
0517-0007	2017-10-08 09:15:00	10
0517-0007	2017-10-08 09:30:00	58
0517-0007	2017-10-08 09:45:00	237
0517-0007	2017-10-08 10:00:00	128
0517-0007	2017-10-08 10:15:00	9
0517-0007	2017-10-08 10:30:00	0
0517-0007	2017-10-08 10:45:00	6
0517-0007	2017-10-08 11:00:00	11
0517-0007	2017-10-08 11:15:00	23
0517-0007	2017-10-08 11:30:00	26
0517-0007	2017-10-08 11:45:00	408
0517-0007	2017-10-08 12:00:00	618
0517-0007	2017-10-08 12:15:00	33
0517-0007	2017-10-08 12:30:00	0
0517-0007	2017-10-08 12:45:00	0
0517-0007	2017-10-08 13:00:00	594
0517-0007	2017-10-08 13:15:00	539
0517-0007	2017-10-08 13:30:00	377
0517-0007	2017-10-08 13:45:00	200
0517-0007	2017-10-08 14:00:00	456
0517-0007	2017-10-08 14:15:00	215
0517-0007	2017-10-08 14:30:00	415
0517-0007	2017-10-08 14:45:00	644
0517-0007	2017-10-08 15:00:00	322
0517-0007	2017-10-08 15:15:00	47
0517-0007	2017-10-08 15:30:00	0
0517-0007	2017-10-08 15:45:00	7
0517-0007	2017-10-08 16:00:00	0
0517-0007	2017-10-08 16:15:00	57
0517-0007	2017-10-08 16:30:00	0
0517-0007	2017-10-08 16:45:00	22
0517-0007	2017-10-08 17:00:00	44
0517-0007	2017-10-08 17:15:00	0
0517-0007	2017-10-08 17:30:00	333
0517-0007	2017-10-08 17:45:00	564
0517-0007	2017-10-08 18:00:00	89
0517-0007	2017-10-08 18:15:00	0
0517-0007	2017-10-08 18:30:00	63
0517-0007	2017-10-08 18:45:00	963
0517-0007	2017-10-08 19:00:00	458
0517-0007	2017-10-08 19:15:00	230
0517-0007	2017-10-08 19:30:00	149
0517-0007	2017-10-08 19:45:00	307
0517-0007	2017-10-08 20:00:00	772
0517-0007	2017-10-08 20:15:00	549
0517-0007	2017-10-08 20:30:00	326
0517-0007	2017-10-08 20:45:00	715
0517-0007	2017-10-08 21:00:00	48
0517-0007	2017-10-08 21:15:00	0
0517-0007	2017-10-08 21:30:00	12
0517-0007	2017-10-08 21:45:00	0
0517-0007	2017-10-08 22:00:00	0
0517-0007	2017-10-08 22:15:00	0
0517-0007	2017-10-08 22:30:00	0
0517-0007	2017-10-08 22:45:00	0
0517-0007	2017-10-08 23:00:00	0
0517-0007	2017-10-08 23:15:00	0
0517-0007	2017-10-08 23:30:00	0
0517-0007	2017-10-08 23:45:00	0
0517-0007	2017-10-09 00:00:00	0
0517-0007	2017-10-09 00:15:00	0
0517-0007	2017-10-09 00:30:00	0
0517-0007	2017-10-09 00:45:00	0
0517-0007	2017-10-09 01:00:00	0
0517-0007	2017-10-09 01:15:00	0
0517-0007	2017-10-09 01:30:00	0
0517-0007	2017-10-09 01:45:00	0
0517-0007	2017-10-09 02:00:00	0
0517-0007	2017-10-09 02:15:00	0
0517-0007	2017-10-09 02:30:00	0
0517-0007	2017-10-09 02:45:00	0
0517-0007	2017-10-09 03:00:00	0
0517-0007	2017-10-09 03:15:00	0
0517-0007	2017-10-09 03:30:00	0
0517-0007	2017-10-09 03:45:00	0
0517-0007	2017-10-09 04:00:00	0
0517-0007	2017-10-09 04:15:00	0
0517-0007	2017-10-09 04:30:00	0
0517-0007	2017-10-09 04:45:00	0
0517-0007	2017-10-09 05:00:00	0
0517-0007	2017-10-09 05:15:00	0
0517-0007	2017-10-09 05:30:00	0
0517-0007	2017-10-09 05:45:00	0
0517-0007	2017-10-09 06:00:00	0
0517-0007	2017-10-09 06:15:00	0
0517-0007	2017-10-09 06:30:00	0
0517-0007	2017-10-09 06:45:00	0
0517-0007	2017-10-09 07:00:00	0
0517-0007	2017-10-09 07:15:00	0
0517-0007	2017-10-09 07:30:00	0
0517-0007	2017-10-09 07:45:00	0
0517-0007	2017-10-09 08:00:00	0
0517-0007	2017-10-09 08:15:00	0
0517-0007	2017-10-09 08:30:00	60
0517-0007	2017-10-09 08:45:00	175
0517-0007	2017-10-09 09:00:00	95
0517-0007	2017-10-09 09:15:00	70
0517-0007	2017-10-09 09:30:00	0
0517-0007	2017-10-09 09:45:00	0
0517-0007	2017-10-09 10:00:00	0
0517-0007	2017-10-09 10:15:00	337
0517-0007	2017-10-09 10:30:00	212
0517-0007	2017-10-09 10:45:00	893
0517-0007	2017-10-09 11:00:00	816
0517-0007	2017-10-09 11:15:00	195
0517-0007	2017-10-09 11:30:00	866
0517-0007	2017-10-09 11:45:00	948
0517-0007	2017-10-09 12:00:00	687
0517-0007	2017-10-09 12:15:00	250
0517-0007	2017-10-09 12:30:00	247
0517-0007	2017-10-09 12:45:00	19
0517-0007	2017-10-09 13:00:00	0
0517-0007	2017-10-09 13:15:00	0
0517-0007	2017-10-09 13:30:00	0
0517-0007	2017-10-09 13:45:00	0
0517-0007	2017-10-09 14:00:00	0
0517-0007	2017-10-09 14:15:00	0
0517-0007	2017-10-09 14:30:00	0
0517-0007	2017-10-09 14:45:00	0
0517-0007	2017-10-09 15:00:00	0
0517-0007	2017-10-09 15:15:00	0
0517-0007	2017-10-09 15:30:00	1230
0517-0007	2017-10-09 15:45:00	1043
0517-0007	2017-10-09 16:00:00	492
0517-0007	2017-10-09 16:15:00	0
0517-0007	2017-10-09 16:30:00	0
0517-0007	2017-10-09 16:45:00	803
0517-0007	2017-10-09 17:00:00	608
0517-0007	2017-10-09 17:15:00	288
0517-0007	2017-10-09 17:30:00	221
0517-0007	2017-10-09 17:45:00	260
0517-0007	2017-10-09 18:00:00	960
0517-0007	2017-10-09 18:15:00	1420
0517-0007	2017-10-09 18:30:00	1450
0517-0007	2017-10-09 18:45:00	2149
0517-0007	2017-10-09 19:00:00	2045
0517-0007	2017-10-09 19:15:00	292
0517-0007	2017-10-09 19:30:00	170
0517-0007	2017-10-09 19:45:00	14
0517-0007	2017-10-09 20:00:00	7
0517-0007	2017-10-09 20:15:00	164
0517-0007	2017-10-09 20:30:00	0
0517-0007	2017-10-09 20:45:00	15
0517-0007	2017-10-09 21:00:00	375
0517-0007	2017-10-09 21:15:00	289
0517-0007	2017-10-09 21:30:00	0
0517-0007	2017-10-09 21:45:00	0
0517-0007	2017-10-09 22:00:00	0
0517-0007	2017-10-09 22:15:00	146
0517-0007	2017-10-09 22:30:00	17
0517-0007	2017-10-09 22:45:00	6
0517-0007	2017-10-09 23:00:00	15
0517-0007	2017-10-09 23:15:00	0
0517-0007	2017-10-09 23:30:00	0
0517-0007	2017-10-09 23:45:00	0
0517-0007	2017-10-10 00:00:00	0
0517-0007	2017-10-10 00:15:00	0
0517-0007	2017-10-10 00:30:00	0
0517-0007	2017-10-10 00:45:00	0
0517-0007	2017-10-10 01:00:00	0
0517-0007	2017-10-10 01:15:00	0
0517-0007	2017-10-10 01:30:00	0
0517-0007	2017-10-10 01:45:00	0
0517-0007	2017-10-10 02:00:00	0
0517-0007	2017-10-10 02:15:00	0
0517-0007	2017-10-10 02:30:00	0
0517-0007	2017-10-10 02:45:00	0
0517-0007	2017-10-10 03:00:00	0
0517-0007	2017-10-10 03:15:00	0
0517-0007	2017-10-10 03:30:00	0
0517-0007	2017-10-10 03:45:00	0
0517-0007	2017-10-10 04:00:00	10
0517-0007	2017-10-10 04:15:00	0
0517-0007	2017-10-10 04:30:00	0
0517-0007	2017-10-10 04:45:00	0
0517-0007	2017-10-10 05:00:00	0
0517-0007	2017-10-10 05:15:00	0
0517-0007	2017-10-10 05:30:00	0
0517-0007	2017-10-10 05:45:00	0
0517-0007	2017-10-10 06:00:00	0
0517-0007	2017-10-10 06:15:00	0
0517-0007	2017-10-10 06:30:00	0
0517-0007	2017-10-10 06:45:00	22
0517-0007	2017-10-10 07:00:00	182
0517-0007	2017-10-10 07:15:00	0
0517-0007	2017-10-10 07:30:00	0
0517-0007	2017-10-10 07:45:00	0
0517-0007	2017-10-10 08:00:00	0
0517-0007	2017-10-10 08:15:00	0
0517-0007	2017-10-10 08:30:00	0
0517-0007	2017-10-10 08:45:00	0
0517-0007	2017-10-10 09:00:00	0
0517-0007	2017-10-10 09:15:00	0
0517-0007	2017-10-10 09:30:00	0
0517-0007	2017-10-10 09:45:00	0
0517-0007	2017-10-10 10:00:00	0
0517-0007	2017-10-10 10:15:00	9
0517-0007	2017-10-10 10:30:00	7
0517-0007	2017-10-10 10:45:00	108
0517-0007	2017-10-10 11:00:00	102
0517-0007	2017-10-10 11:15:00	210
0517-0007	2017-10-10 11:30:00	277
0517-0007	2017-10-10 11:45:00	460
0517-0007	2017-10-10 12:00:00	295
0517-0007	2017-10-10 12:15:00	314
0517-0007	2017-10-10 12:30:00	351
0517-0007	2017-10-10 12:45:00	174
0517-0007	2017-10-10 13:00:00	329
0517-0007	2017-10-10 13:15:00	547
0517-0007	2017-10-10 13:30:00	0
0517-0007	2017-10-10 13:45:00	0
0517-0007	2017-10-10 14:00:00	211
0517-0007	2017-10-10 14:15:00	277
0517-0007	2017-10-10 14:30:00	105
0517-0007	2017-10-10 14:45:00	191
0517-0007	2017-10-10 15:00:00	461
0517-0007	2017-10-10 15:15:00	272
0517-0007	2017-10-10 15:30:00	531
0517-0007	2017-10-10 15:45:00	1908
0517-0007	2017-10-10 16:00:00	2429
0517-0007	2017-10-10 16:15:00	2105
0517-0007	2017-10-10 16:30:00	2412
0517-0007	2017-10-10 16:45:00	435
0517-0007	2017-10-10 17:00:00	38
0517-0007	2017-10-10 17:15:00	272
0517-0007	2017-10-10 17:30:00	178
0517-0007	2017-10-10 17:45:00	352
0517-0007	2017-10-10 18:00:00	106
0517-0007	2017-10-10 18:15:00	10
0517-0007	2017-10-10 18:30:00	0
0517-0007	2017-10-10 18:45:00	0
0517-0007	2017-10-10 19:00:00	280
0517-0007	2017-10-10 19:15:00	1132
0517-0007	2017-10-10 19:30:00	899
0517-0007	2017-10-10 19:45:00	896
0517-0007	2017-10-10 20:00:00	114
0517-0007	2017-10-10 20:15:00	895
0517-0007	2017-10-10 20:30:00	93
0517-0007	2017-10-10 20:45:00	233
0517-0007	2017-10-10 21:00:00	117
0517-0007	2017-10-10 21:15:00	39
0517-0007	2017-10-10 21:30:00	9
0517-0007	2017-10-10 21:45:00	5
0517-0007	2017-10-10 22:00:00	0
0517-0007	2017-10-10 22:15:00	0
0517-0007	2017-10-10 22:30:00	0
0517-0007	2017-10-10 22:45:00	0
0517-0007	2017-10-10 23:00:00	6
0517-0007	2017-10-10 23:15:00	0
0517-0007	2017-10-10 23:30:00	0
0517-0007	2017-10-10 23:45:00	0
0517-0007	2017-10-11 00:00:00	0
0517-0007	2017-10-11 00:15:00	4
0517-0007	2017-10-11 00:30:00	10
0517-0007	2017-10-11 00:45:00	0
0517-0007	2017-10-11 01:00:00	0
0517-0007	2017-10-11 01:15:00	0
0517-0007	2017-10-11 01:30:00	0
0517-0007	2017-10-11 01:45:00	0
0517-0007	2017-10-11 02:00:00	0
0517-0007	2017-10-11 02:15:00	0
0517-0007	2017-10-11 02:30:00	0
0517-0007	2017-10-11 02:45:00	0
0517-0007	2017-10-11 03:00:00	0
0517-0007	2017-10-11 03:15:00	0
0517-0007	2017-10-11 03:30:00	0
0517-0007	2017-10-11 03:45:00	0
0517-0007	2017-10-11 04:00:00	0
0517-0007	2017-10-11 04:15:00	0
0517-0007	2017-10-11 04:30:00	0
0517-0007	2017-10-11 04:45:00	0
0517-0007	2017-10-11 05:00:00	5
0517-0007	2017-10-11 05:15:00	0
0517-0007	2017-10-11 05:30:00	0
0517-0007	2017-10-11 05:45:00	0
0517-0007	2017-10-11 06:00:00	0
0517-0007	2017-10-11 06:15:00	0
0517-0007	2017-10-11 06:30:00	0
0517-0007	2017-10-11 06:45:00	29
0517-0007	2017-10-11 07:00:00	302
0517-0007	2017-10-11 07:15:00	299
0517-0007	2017-10-11 07:30:00	56
0517-0007	2017-10-11 07:45:00	42
0517-0007	2017-10-11 08:00:00	245
0517-0007	2017-10-11 08:15:00	0
0517-0007	2017-10-11 08:30:00	0
0517-0007	2017-10-11 08:45:00	148
0517-0007	2017-10-11 09:00:00	0
0517-0007	2017-10-11 09:15:00	0
0517-0007	2017-10-11 09:30:00	0
0517-0007	2017-10-11 09:45:00	0
0517-0007	2017-10-11 10:00:00	23
0517-0007	2017-10-11 10:15:00	16
0517-0007	2017-10-11 10:30:00	14
0517-0007	2017-10-11 10:45:00	0
0517-0007	2017-10-11 11:00:00	13
0517-0007	2017-10-11 11:15:00	41
0517-0007	2017-10-11 11:30:00	283
0517-0007	2017-10-11 11:45:00	313
0517-0007	2017-10-11 12:00:00	491
0517-0007	2017-10-11 12:15:00	731
0517-0007	2017-10-11 12:30:00	0
0517-0007	2017-10-11 12:45:00	0
0517-0007	2017-10-11 13:00:00	0
0517-0007	2017-10-11 13:15:00	63
0517-0007	2017-10-11 13:30:00	221
0517-0007	2017-10-11 13:45:00	11
0517-0007	2017-10-11 14:00:00	0
0517-0007	2017-10-11 14:15:00	340
0517-0007	2017-10-11 14:30:00	338
0517-0007	2017-10-11 14:45:00	37
0517-0007	2017-10-11 15:00:00	62
0517-0007	2017-10-11 15:15:00	0
0517-0007	2017-10-11 15:30:00	0
0517-0007	2017-10-11 15:45:00	37
0517-0007	2017-10-11 16:00:00	0
0517-0007	2017-10-11 16:15:00	0
0517-0007	2017-10-11 16:30:00	0
0517-0007	2017-10-11 16:45:00	7
0517-0007	2017-10-11 17:00:00	158
0517-0007	2017-10-11 17:15:00	132
0517-0007	2017-10-11 17:30:00	0
0517-0007	2017-10-11 17:45:00	10
0517-0007	2017-10-11 18:00:00	15
0517-0007	2017-10-11 18:15:00	7
0517-0007	2017-10-11 18:30:00	0
0517-0007	2017-10-11 18:45:00	0
0517-0007	2017-10-11 19:00:00	143
0517-0007	2017-10-11 19:15:00	417
0517-0007	2017-10-11 19:30:00	63
0517-0007	2017-10-11 19:45:00	0
0517-0007	2017-10-11 20:00:00	8
0517-0007	2017-10-11 20:15:00	145
0517-0007	2017-10-11 20:30:00	0
0517-0007	2017-10-11 20:45:00	341
0517-0007	2017-10-11 21:00:00	290
0517-0007	2017-10-11 21:15:00	1
0517-0007	2017-10-11 21:30:00	91
0517-0007	2017-10-11 21:45:00	0
0517-0007	2017-10-11 22:00:00	37
0517-0007	2017-10-11 22:15:00	20
0517-0007	2017-10-11 22:30:00	11
0517-0007	2017-10-11 22:45:00	0
0517-0007	2017-10-11 23:00:00	213
0517-0007	2017-10-11 23:15:00	0
0517-0007	2017-10-11 23:30:00	0
0517-0007	2017-10-11 23:45:00	0
