## Supplementary Data 2 for "Digital phenotyping by consumer wearables identifies sleep-associated markers of cardiovascular disease risk and biological aging": ActivityTable_0517-0012-NHC.tsv

0517-0012	2017-06-19 00:00:00	0
0517-0012	2017-06-19 00:15:00	0
0517-0012	2017-06-19 00:30:00	0
0517-0012	2017-06-19 00:45:00	0
0517-0012	2017-06-19 01:00:00	0
0517-0012	2017-06-19 01:15:00	0
0517-0012	2017-06-19 01:30:00	0
0517-0012	2017-06-19 01:45:00	0
0517-0012	2017-06-19 02:00:00	0
0517-0012	2017-06-19 02:15:00	0
0517-0012	2017-06-19 02:30:00	0
0517-0012	2017-06-19 02:45:00	0
0517-0012	2017-06-19 03:00:00	0
0517-0012	2017-06-19 03:15:00	0
0517-0012	2017-06-19 03:30:00	0
0517-0012	2017-06-19 03:45:00	0
0517-0012	2017-06-19 04:00:00	0
0517-0012	2017-06-19 04:15:00	0
0517-0012	2017-06-19 04:30:00	0
0517-0012	2017-06-19 04:45:00	0
0517-0012	2017-06-19 05:00:00	0
0517-0012	2017-06-19 05:15:00	0
0517-0012	2017-06-19 05:30:00	0
0517-0012	2017-06-19 05:45:00	0
0517-0012	2017-06-19 06:00:00	0
0517-0012	2017-06-19 06:15:00	0
0517-0012	2017-06-19 06:30:00	0
0517-0012	2017-06-19 06:45:00	0
0517-0012	2017-06-19 07:00:00	0
0517-0012	2017-06-19 07:15:00	0
0517-0012	2017-06-19 07:30:00	0
0517-0012	2017-06-19 07:45:00	0
0517-0012	2017-06-19 08:00:00	0
0517-0012	2017-06-19 08:15:00	0
0517-0012	2017-06-19 08:30:00	0
0517-0012	2017-06-19 08:45:00	0
0517-0012	2017-06-19 09:00:00	0
0517-0012	2017-06-19 09:15:00	0
0517-0012	2017-06-19 09:30:00	42
0517-0012	2017-06-19 09:45:00	170
0517-0012	2017-06-19 10:00:00	0
0517-0012	2017-06-19 10:15:00	0
0517-0012	2017-06-19 10:30:00	0
0517-0012	2017-06-19 10:45:00	0
0517-0012	2017-06-19 11:00:00	0
0517-0012	2017-06-19 11:15:00	0
0517-0012	2017-06-19 11:30:00	0
0517-0012	2017-06-19 11:45:00	0
0517-0012	2017-06-19 12:00:00	0
0517-0012	2017-06-19 12:15:00	0
0517-0012	2017-06-19 12:30:00	0
0517-0012	2017-06-19 12:45:00	0
0517-0012	2017-06-19 13:00:00	0
0517-0012	2017-06-19 13:15:00	0
0517-0012	2017-06-19 13:30:00	0
0517-0012	2017-06-19 13:45:00	0
0517-0012	2017-06-19 14:00:00	0
0517-0012	2017-06-19 14:15:00	0
0517-0012	2017-06-19 14:30:00	0
0517-0012	2017-06-19 14:45:00	0
0517-0012	2017-06-19 15:00:00	0
0517-0012	2017-06-19 15:15:00	0
0517-0012	2017-06-19 15:30:00	0
0517-0012	2017-06-19 15:45:00	0
0517-0012	2017-06-19 16:00:00	0
0517-0012	2017-06-19 16:15:00	0
0517-0012	2017-06-19 16:30:00	0
0517-0012	2017-06-19 16:45:00	0
0517-0012	2017-06-19 17:00:00	0
0517-0012	2017-06-19 17:15:00	0
0517-0012	2017-06-19 17:30:00	0
0517-0012	2017-06-19 17:45:00	0
0517-0012	2017-06-19 18:00:00	0
0517-0012	2017-06-19 18:15:00	0
0517-0012	2017-06-19 18:30:00	0
0517-0012	2017-06-19 18:45:00	0
0517-0012	2017-06-19 19:00:00	0
0517-0012	2017-06-19 19:15:00	0
0517-0012	2017-06-19 19:30:00	0
0517-0012	2017-06-19 19:45:00	0
0517-0012	2017-06-19 20:00:00	0
0517-0012	2017-06-19 20:15:00	0
0517-0012	2017-06-19 20:30:00	0
0517-0012	2017-06-19 20:45:00	0
0517-0012	2017-06-19 21:00:00	0
0517-0012	2017-06-19 21:15:00	0
0517-0012	2017-06-19 21:30:00	0
0517-0012	2017-06-19 21:45:00	0
0517-0012	2017-06-19 22:00:00	0
0517-0012	2017-06-19 22:15:00	0
0517-0012	2017-06-19 22:30:00	0
0517-0012	2017-06-19 22:45:00	0
0517-0012	2017-06-19 23:00:00	0
0517-0012	2017-06-19 23:15:00	0
0517-0012	2017-06-19 23:30:00	0
0517-0012	2017-06-19 23:45:00	0
0517-0012	2017-06-20 00:00:00	0
0517-0012	2017-06-20 00:15:00	0
0517-0012	2017-06-20 00:30:00	0
0517-0012	2017-06-20 00:45:00	0
0517-0012	2017-06-20 01:00:00	0
0517-0012	2017-06-20 01:15:00	0
0517-0012	2017-06-20 01:30:00	0
0517-0012	2017-06-20 01:45:00	0
0517-0012	2017-06-20 02:00:00	0
0517-0012	2017-06-20 02:15:00	0
0517-0012	2017-06-20 02:30:00	0
0517-0012	2017-06-20 02:45:00	0
0517-0012	2017-06-20 03:00:00	0
0517-0012	2017-06-20 03:15:00	0
0517-0012	2017-06-20 03:30:00	0
0517-0012	2017-06-20 03:45:00	0
0517-0012	2017-06-20 04:00:00	0
0517-0012	2017-06-20 04:15:00	0
0517-0012	2017-06-20 04:30:00	0
0517-0012	2017-06-20 04:45:00	0
0517-0012	2017-06-20 05:00:00	0
0517-0012	2017-06-20 05:15:00	0
0517-0012	2017-06-20 05:30:00	0
0517-0012	2017-06-20 05:45:00	0
0517-0012	2017-06-20 06:00:00	0
0517-0012	2017-06-20 06:15:00	0
0517-0012	2017-06-20 06:30:00	0
0517-0012	2017-06-20 06:45:00	0
0517-0012	2017-06-20 07:00:00	0
0517-0012	2017-06-20 07:15:00	0
0517-0012	2017-06-20 07:30:00	0
0517-0012	2017-06-20 07:45:00	0
0517-0012	2017-06-20 08:00:00	0
0517-0012	2017-06-20 08:15:00	0
0517-0012	2017-06-20 08:30:00	0
0517-0012	2017-06-20 08:45:00	0
0517-0012	2017-06-20 09:00:00	0
0517-0012	2017-06-20 09:15:00	0
0517-0012	2017-06-20 09:30:00	0
0517-0012	2017-06-20 09:45:00	0
0517-0012	2017-06-20 10:00:00	0
0517-0012	2017-06-20 10:15:00	0
0517-0012	2017-06-20 10:30:00	0
0517-0012	2017-06-20 10:45:00	0
0517-0012	2017-06-20 11:00:00	0
0517-0012	2017-06-20 11:15:00	0
0517-0012	2017-06-20 11:30:00	0
0517-0012	2017-06-20 11:45:00	0
0517-0012	2017-06-20 12:00:00	0
0517-0012	2017-06-20 12:15:00	0
0517-0012	2017-06-20 12:30:00	0
0517-0012	2017-06-20 12:45:00	0
0517-0012	2017-06-20 13:00:00	0
0517-0012	2017-06-20 13:15:00	0
0517-0012	2017-06-20 13:30:00	0
0517-0012	2017-06-20 13:45:00	0
0517-0012	2017-06-20 14:00:00	0
0517-0012	2017-06-20 14:15:00	0
0517-0012	2017-06-20 14:30:00	0
0517-0012	2017-06-20 14:45:00	0
0517-0012	2017-06-20 15:00:00	0
0517-0012	2017-06-20 15:15:00	0
0517-0012	2017-06-20 15:30:00	0
0517-0012	2017-06-20 15:45:00	0
0517-0012	2017-06-20 16:00:00	0
0517-0012	2017-06-20 16:15:00	0
0517-0012	2017-06-20 16:30:00	0
0517-0012	2017-06-20 16:45:00	0
0517-0012	2017-06-20 17:00:00	0
0517-0012	2017-06-20 17:15:00	0
0517-0012	2017-06-20 17:30:00	0
0517-0012	2017-06-20 17:45:00	0
0517-0012	2017-06-20 18:00:00	0
0517-0012	2017-06-20 18:15:00	0
0517-0012	2017-06-20 18:30:00	0
0517-0012	2017-06-20 18:45:00	0
0517-0012	2017-06-20 19:00:00	0
0517-0012	2017-06-20 19:15:00	0
0517-0012	2017-06-20 19:30:00	0
0517-0012	2017-06-20 19:45:00	0
0517-0012	2017-06-20 20:00:00	0
0517-0012	2017-06-20 20:15:00	0
0517-0012	2017-06-20 20:30:00	0
0517-0012	2017-06-20 20:45:00	0
0517-0012	2017-06-20 21:00:00	0
0517-0012	2017-06-20 21:15:00	0
0517-0012	2017-06-20 21:30:00	0
0517-0012	2017-06-20 21:45:00	0
0517-0012	2017-06-20 22:00:00	0
0517-0012	2017-06-20 22:15:00	0
0517-0012	2017-06-20 22:30:00	0
0517-0012	2017-06-20 22:45:00	0
0517-0012	2017-06-20 23:00:00	0
0517-0012	2017-06-20 23:15:00	0
0517-0012	2017-06-20 23:30:00	0
0517-0012	2017-06-20 23:45:00	0
0517-0012	2017-06-21 00:00:00	0
0517-0012	2017-06-21 00:15:00	0
0517-0012	2017-06-21 00:30:00	0
0517-0012	2017-06-21 00:45:00	0
0517-0012	2017-06-21 01:00:00	0
0517-0012	2017-06-21 01:15:00	0
0517-0012	2017-06-21 01:30:00	0
0517-0012	2017-06-21 01:45:00	0
0517-0012	2017-06-21 02:00:00	0
0517-0012	2017-06-21 02:15:00	0
0517-0012	2017-06-21 02:30:00	0
0517-0012	2017-06-21 02:45:00	0
0517-0012	2017-06-21 03:00:00	0
0517-0012	2017-06-21 03:15:00	0
0517-0012	2017-06-21 03:30:00	0
0517-0012	2017-06-21 03:45:00	0
0517-0012	2017-06-21 04:00:00	0
0517-0012	2017-06-21 04:15:00	0
0517-0012	2017-06-21 04:30:00	0
0517-0012	2017-06-21 04:45:00	0
0517-0012	2017-06-21 05:00:00	0
0517-0012	2017-06-21 05:15:00	0
0517-0012	2017-06-21 05:30:00	0
0517-0012	2017-06-21 05:45:00	0
0517-0012	2017-06-21 06:00:00	0
0517-0012	2017-06-21 06:15:00	21
0517-0012	2017-06-21 06:30:00	147
0517-0012	2017-06-21 06:45:00	1197
0517-0012	2017-06-21 07:00:00	0
0517-0012	2017-06-21 07:15:00	0
0517-0012	2017-06-21 07:30:00	0
0517-0012	2017-06-21 07:45:00	119
0517-0012	2017-06-21 08:00:00	456
0517-0012	2017-06-21 08:15:00	0
0517-0012	2017-06-21 08:30:00	0
0517-0012	2017-06-21 08:45:00	15
0517-0012	2017-06-21 09:00:00	102
0517-0012	2017-06-21 09:15:00	0
0517-0012	2017-06-21 09:30:00	0
0517-0012	2017-06-21 09:45:00	0
0517-0012	2017-06-21 10:00:00	0
0517-0012	2017-06-21 10:15:00	9
0517-0012	2017-06-21 10:30:00	0
0517-0012	2017-06-21 10:45:00	51
0517-0012	2017-06-21 11:00:00	5
0517-0012	2017-06-21 11:15:00	274
0517-0012	2017-06-21 11:30:00	868
0517-0012	2017-06-21 11:45:00	40
0517-0012	2017-06-21 12:00:00	402
0517-0012	2017-06-21 12:15:00	1202
0517-0012	2017-06-21 12:30:00	989
0517-0012	2017-06-21 12:45:00	54
0517-0012	2017-06-21 13:00:00	13
0517-0012	2017-06-21 13:15:00	5
0517-0012	2017-06-21 13:30:00	7
0517-0012	2017-06-21 13:45:00	0
0517-0012	2017-06-21 14:00:00	0
0517-0012	2017-06-21 14:15:00	0
0517-0012	2017-06-21 14:30:00	0
0517-0012	2017-06-21 14:45:00	0
0517-0012	2017-06-21 15:00:00	0
0517-0012	2017-06-21 15:15:00	67
0517-0012	2017-06-21 15:30:00	7
0517-0012	2017-06-21 15:45:00	0
0517-0012	2017-06-21 16:00:00	0
0517-0012	2017-06-21 16:15:00	0
0517-0012	2017-06-21 16:30:00	14
0517-0012	2017-06-21 16:45:00	0
0517-0012	2017-06-21 17:00:00	0
0517-0012	2017-06-21 17:15:00	83
0517-0012	2017-06-21 17:30:00	325
0517-0012	2017-06-21 17:45:00	438
0517-0012	2017-06-21 18:00:00	0
0517-0012	2017-06-21 18:15:00	0
0517-0012	2017-06-21 18:30:00	0
0517-0012	2017-06-21 18:45:00	336
0517-0012	2017-06-21 19:00:00	1032
0517-0012	2017-06-21 19:15:00	574
0517-0012	2017-06-21 19:30:00	144
0517-0012	2017-06-21 19:45:00	646
0517-0012	2017-06-21 20:00:00	135
0517-0012	2017-06-21 20:15:00	0
0517-0012	2017-06-21 20:30:00	0
0517-0012	2017-06-21 20:45:00	0
0517-0012	2017-06-21 21:00:00	0
0517-0012	2017-06-21 21:15:00	0
0517-0012	2017-06-21 21:30:00	0
0517-0012	2017-06-21 21:45:00	29
0517-0012	2017-06-21 22:00:00	58
0517-0012	2017-06-21 22:15:00	526
0517-0012	2017-06-21 22:30:00	26
0517-0012	2017-06-21 22:45:00	8
0517-0012	2017-06-21 23:00:00	41
0517-0012	2017-06-21 23:15:00	178
0517-0012	2017-06-21 23:30:00	79
0517-0012	2017-06-21 23:45:00	0
0517-0012	2017-06-22 00:00:00	20
0517-0012	2017-06-22 00:15:00	13
0517-0012	2017-06-22 00:30:00	0
0517-0012	2017-06-22 00:45:00	0
0517-0012	2017-06-22 01:00:00	0
0517-0012	2017-06-22 01:15:00	0
0517-0012	2017-06-22 01:30:00	0
0517-0012	2017-06-22 01:45:00	0
0517-0012	2017-06-22 02:00:00	0
0517-0012	2017-06-22 02:15:00	0
0517-0012	2017-06-22 02:30:00	0
0517-0012	2017-06-22 02:45:00	0
0517-0012	2017-06-22 03:00:00	0
0517-0012	2017-06-22 03:15:00	0
0517-0012	2017-06-22 03:30:00	0
0517-0012	2017-06-22 03:45:00	0
0517-0012	2017-06-22 04:00:00	0
0517-0012	2017-06-22 04:15:00	0
0517-0012	2017-06-22 04:30:00	0
0517-0012	2017-06-22 04:45:00	0
0517-0012	2017-06-22 05:00:00	6
0517-0012	2017-06-22 05:15:00	0
0517-0012	2017-06-22 05:30:00	0
0517-0012	2017-06-22 05:45:00	0
0517-0012	2017-06-22 06:00:00	0
0517-0012	2017-06-22 06:15:00	28
0517-0012	2017-06-22 06:30:00	164
0517-0012	2017-06-22 06:45:00	1394
0517-0012	2017-06-22 07:00:00	14
0517-0012	2017-06-22 07:15:00	0
0517-0012	2017-06-22 07:30:00	0
0517-0012	2017-06-22 07:45:00	126
0517-0012	2017-06-22 08:00:00	512
0517-0012	2017-06-22 08:15:00	216
0517-0012	2017-06-22 08:30:00	103
0517-0012	2017-06-22 08:45:00	67
0517-0012	2017-06-22 09:00:00	8
0517-0012	2017-06-22 09:15:00	7
0517-0012	2017-06-22 09:30:00	0
0517-0012	2017-06-22 09:45:00	18
0517-0012	2017-06-22 10:00:00	8
0517-0012	2017-06-22 10:15:00	0
0517-0012	2017-06-22 10:30:00	0
0517-0012	2017-06-22 10:45:00	0
0517-0012	2017-06-22 11:00:00	95
0517-0012	2017-06-22 11:15:00	150
0517-0012	2017-06-22 11:30:00	0
0517-0012	2017-06-22 11:45:00	786
0517-0012	2017-06-22 12:00:00	149
0517-0012	2017-06-22 12:15:00	0
0517-0012	2017-06-22 12:30:00	414
0517-0012	2017-06-22 12:45:00	941
0517-0012	2017-06-22 13:00:00	108
0517-0012	2017-06-22 13:15:00	8
0517-0012	2017-06-22 13:30:00	0
0517-0012	2017-06-22 13:45:00	78
0517-0012	2017-06-22 14:00:00	0
0517-0012	2017-06-22 14:15:00	26
0517-0012	2017-06-22 14:30:00	0
0517-0012	2017-06-22 14:45:00	0
0517-0012	2017-06-22 15:00:00	0
0517-0012	2017-06-22 15:15:00	0
0517-0012	2017-06-22 15:30:00	0
0517-0012	2017-06-22 15:45:00	50
0517-0012	2017-06-22 16:00:00	33
0517-0012	2017-06-22 16:15:00	0
0517-0012	2017-06-22 16:30:00	0
0517-0012	2017-06-22 16:45:00	0
0517-0012	2017-06-22 17:00:00	30
0517-0012	2017-06-22 17:15:00	0
0517-0012	2017-06-22 17:30:00	17
0517-0012	2017-06-22 17:45:00	98
0517-0012	2017-06-22 18:00:00	492
0517-0012	2017-06-22 18:15:00	131
0517-0012	2017-06-22 18:30:00	0
0517-0012	2017-06-22 18:45:00	0
0517-0012	2017-06-22 19:00:00	215
0517-0012	2017-06-22 19:15:00	656
0517-0012	2017-06-22 19:30:00	630
0517-0012	2017-06-22 19:45:00	354
0517-0012	2017-06-22 20:00:00	23
0517-0012	2017-06-22 20:15:00	34
0517-0012	2017-06-22 20:30:00	0
0517-0012	2017-06-22 20:45:00	0
0517-0012	2017-06-22 21:00:00	49
0517-0012	2017-06-22 21:15:00	0
0517-0012	2017-06-22 21:30:00	0
0517-0012	2017-06-22 21:45:00	12
0517-0012	2017-06-22 22:00:00	0
0517-0012	2017-06-22 22:15:00	13
0517-0012	2017-06-22 22:30:00	44
0517-0012	2017-06-22 22:45:00	0
0517-0012	2017-06-22 23:00:00	57
0517-0012	2017-06-22 23:15:00	0
0517-0012	2017-06-22 23:30:00	99
0517-0012	2017-06-22 23:45:00	78
0517-0012	2017-06-23 00:00:00	0
0517-0012	2017-06-23 00:15:00	9
0517-0012	2017-06-23 00:30:00	0
0517-0012	2017-06-23 00:45:00	0
0517-0012	2017-06-23 01:00:00	0
0517-0012	2017-06-23 01:15:00	0
0517-0012	2017-06-23 01:30:00	0
0517-0012	2017-06-23 01:45:00	0
0517-0012	2017-06-23 02:00:00	0
0517-0012	2017-06-23 02:15:00	0
0517-0012	2017-06-23 02:30:00	0
0517-0012	2017-06-23 02:45:00	0
0517-0012	2017-06-23 03:00:00	0
0517-0012	2017-06-23 03:15:00	0
0517-0012	2017-06-23 03:30:00	0
0517-0012	2017-06-23 03:45:00	0
0517-0012	2017-06-23 04:00:00	0
0517-0012	2017-06-23 04:15:00	0
0517-0012	2017-06-23 04:30:00	0
0517-0012	2017-06-23 04:45:00	0
0517-0012	2017-06-23 05:00:00	0
0517-0012	2017-06-23 05:15:00	0
0517-0012	2017-06-23 05:30:00	0
0517-0012	2017-06-23 05:45:00	0
0517-0012	2017-06-23 06:00:00	0
0517-0012	2017-06-23 06:15:00	0
0517-0012	2017-06-23 06:30:00	0
0517-0012	2017-06-23 06:45:00	0
0517-0012	2017-06-23 07:00:00	0
0517-0012	2017-06-23 07:15:00	0
0517-0012	2017-06-23 07:30:00	17
0517-0012	2017-06-23 07:45:00	75
0517-0012	2017-06-23 08:00:00	586
0517-0012	2017-06-23 08:15:00	50
0517-0012	2017-06-23 08:30:00	148
0517-0012	2017-06-23 08:45:00	1000
0517-0012	2017-06-23 09:00:00	0
0517-0012	2017-06-23 09:15:00	109
0517-0012	2017-06-23 09:30:00	53
0517-0012	2017-06-23 09:45:00	0
0517-0012	2017-06-23 10:00:00	0
0517-0012	2017-06-23 10:15:00	0
0517-0012	2017-06-23 10:30:00	0
0517-0012	2017-06-23 10:45:00	316
0517-0012	2017-06-23 11:00:00	350
0517-0012	2017-06-23 11:15:00	6
0517-0012	2017-06-23 11:30:00	99
0517-0012	2017-06-23 11:45:00	85
0517-0012	2017-06-23 12:00:00	676
0517-0012	2017-06-23 12:15:00	637
0517-0012	2017-06-23 12:30:00	0
0517-0012	2017-06-23 12:45:00	0
0517-0012	2017-06-23 13:00:00	457
0517-0012	2017-06-23 13:15:00	790
0517-0012	2017-06-23 13:30:00	0
0517-0012	2017-06-23 13:45:00	19
0517-0012	2017-06-23 14:00:00	0
0517-0012	2017-06-23 14:15:00	15
0517-0012	2017-06-23 14:30:00	0
0517-0012	2017-06-23 14:45:00	12
0517-0012	2017-06-23 15:00:00	8
0517-0012	2017-06-23 15:15:00	0
0517-0012	2017-06-23 15:30:00	0
0517-0012	2017-06-23 15:45:00	0
0517-0012	2017-06-23 16:00:00	96
0517-0012	2017-06-23 16:15:00	0
0517-0012	2017-06-23 16:30:00	0
0517-0012	2017-06-23 16:45:00	0
0517-0012	2017-06-23 17:00:00	253
0517-0012	2017-06-23 17:15:00	604
0517-0012	2017-06-23 17:30:00	167
0517-0012	2017-06-23 17:45:00	62
0517-0012	2017-06-23 18:00:00	304
0517-0012	2017-06-23 18:15:00	0
0517-0012	2017-06-23 18:30:00	148
0517-0012	2017-06-23 18:45:00	746
0517-0012	2017-06-23 19:00:00	293
0517-0012	2017-06-23 19:15:00	67
0517-0012	2017-06-23 19:30:00	523
0517-0012	2017-06-23 19:45:00	8
0517-0012	2017-06-23 20:00:00	5
0517-0012	2017-06-23 20:15:00	10
0517-0012	2017-06-23 20:30:00	0
0517-0012	2017-06-23 20:45:00	0
0517-0012	2017-06-23 21:00:00	758
0517-0012	2017-06-23 21:15:00	1101
0517-0012	2017-06-23 21:30:00	700
0517-0012	2017-06-23 21:45:00	47
0517-0012	2017-06-23 22:00:00	0
0517-0012	2017-06-23 22:15:00	0
0517-0012	2017-06-23 22:30:00	0
0517-0012	2017-06-23 22:45:00	0
0517-0012	2017-06-23 23:00:00	17
0517-0012	2017-06-23 23:15:00	26
0517-0012	2017-06-23 23:30:00	17
0517-0012	2017-06-23 23:45:00	0
0517-0012	2017-06-24 00:00:00	136
0517-0012	2017-06-24 00:15:00	6
0517-0012	2017-06-24 00:30:00	0
0517-0012	2017-06-24 00:45:00	15
0517-0012	2017-06-24 01:00:00	4
0517-0012	2017-06-24 01:15:00	0
0517-0012	2017-06-24 01:30:00	0
0517-0012	2017-06-24 01:45:00	0
0517-0012	2017-06-24 02:00:00	0
0517-0012	2017-06-24 02:15:00	0
0517-0012	2017-06-24 02:30:00	0
0517-0012	2017-06-24 02:45:00	0
0517-0012	2017-06-24 03:00:00	0
0517-0012	2017-06-24 03:15:00	0
0517-0012	2017-06-24 03:30:00	0
0517-0012	2017-06-24 03:45:00	0
0517-0012	2017-06-24 04:00:00	0
0517-0012	2017-06-24 04:15:00	0
0517-0012	2017-06-24 04:30:00	0
0517-0012	2017-06-24 04:45:00	0
0517-0012	2017-06-24 05:00:00	0
0517-0012	2017-06-24 05:15:00	0
0517-0012	2017-06-24 05:30:00	0
0517-0012	2017-06-24 05:45:00	0
0517-0012	2017-06-24 06:00:00	0
0517-0012	2017-06-24 06:15:00	0
0517-0012	2017-06-24 06:30:00	0
0517-0012	2017-06-24 06:45:00	0
0517-0012	2017-06-24 07:00:00	0
0517-0012	2017-06-24 07:15:00	0
0517-0012	2017-06-24 07:30:00	0
0517-0012	2017-06-24 07:45:00	0
0517-0012	2017-06-24 08:00:00	0
0517-0012	2017-06-24 08:15:00	0
0517-0012	2017-06-24 08:30:00	0
0517-0012	2017-06-24 08:45:00	4
0517-0012	2017-06-24 09:00:00	0
0517-0012	2017-06-24 09:15:00	0
0517-0012	2017-06-24 09:30:00	0
0517-0012	2017-06-24 09:45:00	0
0517-0012	2017-06-24 10:00:00	0
0517-0012	2017-06-24 10:15:00	0
0517-0012	2017-06-24 10:30:00	0
0517-0012	2017-06-24 10:45:00	0
0517-0012	2017-06-24 11:00:00	0
0517-0012	2017-06-24 11:15:00	0
0517-0012	2017-06-24 11:30:00	0
0517-0012	2017-06-24 11:45:00	98
0517-0012	2017-06-24 12:00:00	49
0517-0012	2017-06-24 12:15:00	0
0517-0012	2017-06-24 12:30:00	0
0517-0012	2017-06-24 12:45:00	0
0517-0012	2017-06-24 13:00:00	7
0517-0012	2017-06-24 13:15:00	88
0517-0012	2017-06-24 13:30:00	67
0517-0012	2017-06-24 13:45:00	511
0517-0012	2017-06-24 14:00:00	285
0517-0012	2017-06-24 14:15:00	99
0517-0012	2017-06-24 14:30:00	87
0517-0012	2017-06-24 14:45:00	276
0517-0012	2017-06-24 15:00:00	7
0517-0012	2017-06-24 15:15:00	40
0517-0012	2017-06-24 15:30:00	80
0517-0012	2017-06-24 15:45:00	248
0517-0012	2017-06-24 16:00:00	0
0517-0012	2017-06-24 16:15:00	0
0517-0012	2017-06-24 16:30:00	314
0517-0012	2017-06-24 16:45:00	761
0517-0012	2017-06-24 17:00:00	22
0517-0012	2017-06-24 17:15:00	77
0517-0012	2017-06-24 17:30:00	227
0517-0012	2017-06-24 17:45:00	90
0517-0012	2017-06-24 18:00:00	173
0517-0012	2017-06-24 18:15:00	140
0517-0012	2017-06-24 18:30:00	1129
0517-0012	2017-06-24 18:45:00	0
0517-0012	2017-06-24 19:00:00	202
0517-0012	2017-06-24 19:15:00	52
0517-0012	2017-06-24 19:30:00	0
0517-0012	2017-06-24 19:45:00	0
0517-0012	2017-06-24 20:00:00	52
0517-0012	2017-06-24 20:15:00	28
0517-0012	2017-06-24 20:30:00	51
0517-0012	2017-06-24 20:45:00	17
0517-0012	2017-06-24 21:00:00	80
0517-0012	2017-06-24 21:15:00	24
0517-0012	2017-06-24 21:30:00	66
0517-0012	2017-06-24 21:45:00	0
0517-0012	2017-06-24 22:00:00	0
0517-0012	2017-06-24 22:15:00	0
0517-0012	2017-06-24 22:30:00	0
0517-0012	2017-06-24 22:45:00	0
0517-0012	2017-06-24 23:00:00	0
0517-0012	2017-06-24 23:15:00	69
0517-0012	2017-06-24 23:30:00	70
0517-0012	2017-06-24 23:45:00	0
