## Supplementary Data 2 for "Digital phenotyping by consumer wearables identifies sleep-associated markers of cardiovascular disease risk and biological aging": ActivityTable_0517-0017-NHC.tsv

0517-0017	2017-06-30 00:00:00	0
0517-0017	2017-06-30 00:15:00	0
0517-0017	2017-06-30 00:30:00	0
0517-0017	2017-06-30 00:45:00	0
0517-0017	2017-06-30 01:00:00	0
0517-0017	2017-06-30 01:15:00	0
0517-0017	2017-06-30 01:30:00	0
0517-0017	2017-06-30 01:45:00	0
0517-0017	2017-06-30 02:00:00	0
0517-0017	2017-06-30 02:15:00	0
0517-0017	2017-06-30 02:30:00	0
0517-0017	2017-06-30 02:45:00	0
0517-0017	2017-06-30 03:00:00	0
0517-0017	2017-06-30 03:15:00	0
0517-0017	2017-06-30 03:30:00	0
0517-0017	2017-06-30 03:45:00	0
0517-0017	2017-06-30 04:00:00	0
0517-0017	2017-06-30 04:15:00	0
0517-0017	2017-06-30 04:30:00	0
0517-0017	2017-06-30 04:45:00	0
0517-0017	2017-06-30 05:00:00	0
0517-0017	2017-06-30 05:15:00	0
0517-0017	2017-06-30 05:30:00	0
0517-0017	2017-06-30 05:45:00	0
0517-0017	2017-06-30 06:00:00	0
0517-0017	2017-06-30 06:15:00	0
0517-0017	2017-06-30 06:30:00	0
0517-0017	2017-06-30 06:45:00	0
0517-0017	2017-06-30 07:00:00	0
0517-0017	2017-06-30 07:15:00	0
0517-0017	2017-06-30 07:30:00	0
0517-0017	2017-06-30 07:45:00	0
0517-0017	2017-06-30 08:00:00	0
0517-0017	2017-06-30 08:15:00	0
0517-0017	2017-06-30 08:30:00	0
0517-0017	2017-06-30 08:45:00	0
0517-0017	2017-06-30 09:00:00	0
0517-0017	2017-06-30 09:15:00	0
0517-0017	2017-06-30 09:30:00	0
0517-0017	2017-06-30 09:45:00	0
0517-0017	2017-06-30 10:00:00	0
0517-0017	2017-06-30 10:15:00	0
0517-0017	2017-06-30 10:30:00	71
0517-0017	2017-06-30 10:45:00	0
0517-0017	2017-06-30 11:00:00	61
0517-0017	2017-06-30 11:15:00	1108
0517-0017	2017-06-30 11:30:00	0
0517-0017	2017-06-30 11:45:00	0
0517-0017	2017-06-30 12:00:00	6
0517-0017	2017-06-30 12:15:00	0
0517-0017	2017-06-30 12:30:00	0
0517-0017	2017-06-30 12:45:00	0
0517-0017	2017-06-30 13:00:00	0
0517-0017	2017-06-30 13:15:00	200
0517-0017	2017-06-30 13:30:00	218
0517-0017	2017-06-30 13:45:00	0
0517-0017	2017-06-30 14:00:00	555
0517-0017	2017-06-30 14:15:00	0
0517-0017	2017-06-30 14:30:00	0
0517-0017	2017-06-30 14:45:00	0
0517-0017	2017-06-30 15:00:00	7
0517-0017	2017-06-30 15:15:00	0
0517-0017	2017-06-30 15:30:00	0
0517-0017	2017-06-30 15:45:00	0
0517-0017	2017-06-30 16:00:00	59
0517-0017	2017-06-30 16:15:00	0
0517-0017	2017-06-30 16:30:00	0
0517-0017	2017-06-30 16:45:00	0
0517-0017	2017-06-30 17:00:00	0
0517-0017	2017-06-30 17:15:00	17
0517-0017	2017-06-30 17:30:00	0
0517-0017	2017-06-30 17:45:00	0
0517-0017	2017-06-30 18:00:00	0
0517-0017	2017-06-30 18:15:00	0
0517-0017	2017-06-30 18:30:00	168
0517-0017	2017-06-30 18:45:00	1258
0517-0017	2017-06-30 19:00:00	259
0517-0017	2017-06-30 19:15:00	0
0517-0017	2017-06-30 19:30:00	163
0517-0017	2017-06-30 19:45:00	379
0517-0017	2017-06-30 20:00:00	9
0517-0017	2017-06-30 20:15:00	66
0517-0017	2017-06-30 20:30:00	42
0517-0017	2017-06-30 20:45:00	0
0517-0017	2017-06-30 21:00:00	0
0517-0017	2017-06-30 21:15:00	0
0517-0017	2017-06-30 21:30:00	0
0517-0017	2017-06-30 21:45:00	0
0517-0017	2017-06-30 22:00:00	8
0517-0017	2017-06-30 22:15:00	29
0517-0017	2017-06-30 22:30:00	0
0517-0017	2017-06-30 22:45:00	15
0517-0017	2017-06-30 23:00:00	69
0517-0017	2017-06-30 23:15:00	0
0517-0017	2017-06-30 23:30:00	0
0517-0017	2017-06-30 23:45:00	0
0517-0017	2017-07-01 00:00:00	0
0517-0017	2017-07-01 00:15:00	0
0517-0017	2017-07-01 00:30:00	7
0517-0017	2017-07-01 00:45:00	53
0517-0017	2017-07-01 01:00:00	0
0517-0017	2017-07-01 01:15:00	0
0517-0017	2017-07-01 01:30:00	0
0517-0017	2017-07-01 01:45:00	0
0517-0017	2017-07-01 02:00:00	0
0517-0017	2017-07-01 02:15:00	0
0517-0017	2017-07-01 02:30:00	0
0517-0017	2017-07-01 02:45:00	0
0517-0017	2017-07-01 03:00:00	0
0517-0017	2017-07-01 03:15:00	0
0517-0017	2017-07-01 03:30:00	0
0517-0017	2017-07-01 03:45:00	0
0517-0017	2017-07-01 04:00:00	0
0517-0017	2017-07-01 04:15:00	0
0517-0017	2017-07-01 04:30:00	0
0517-0017	2017-07-01 04:45:00	0
0517-0017	2017-07-01 05:00:00	0
0517-0017	2017-07-01 05:15:00	0
0517-0017	2017-07-01 05:30:00	0
0517-0017	2017-07-01 05:45:00	0
0517-0017	2017-07-01 06:00:00	0
0517-0017	2017-07-01 06:15:00	0
0517-0017	2017-07-01 06:30:00	0
0517-0017	2017-07-01 06:45:00	0
0517-0017	2017-07-01 07:00:00	0
0517-0017	2017-07-01 07:15:00	0
0517-0017	2017-07-01 07:30:00	0
0517-0017	2017-07-01 07:45:00	0
0517-0017	2017-07-01 08:00:00	0
0517-0017	2017-07-01 08:15:00	0
0517-0017	2017-07-01 08:30:00	0
0517-0017	2017-07-01 08:45:00	0
0517-0017	2017-07-01 09:00:00	0
0517-0017	2017-07-01 09:15:00	0
0517-0017	2017-07-01 09:30:00	0
0517-0017	2017-07-01 09:45:00	6
0517-0017	2017-07-01 10:00:00	0
0517-0017	2017-07-01 10:15:00	0
0517-0017	2017-07-01 10:30:00	0
0517-0017	2017-07-01 10:45:00	0
0517-0017	2017-07-01 11:00:00	0
0517-0017	2017-07-01 11:15:00	0
0517-0017	2017-07-01 11:30:00	54
0517-0017	2017-07-01 11:45:00	138
0517-0017	2017-07-01 12:00:00	112
0517-0017	2017-07-01 12:15:00	148
0517-0017	2017-07-01 12:30:00	72
0517-0017	2017-07-01 12:45:00	38
0517-0017	2017-07-01 13:00:00	288
0517-0017	2017-07-01 13:15:00	398
0517-0017	2017-07-01 13:30:00	333
0517-0017	2017-07-01 13:45:00	39
0517-0017	2017-07-01 14:00:00	0
0517-0017	2017-07-01 14:15:00	0
0517-0017	2017-07-01 14:30:00	343
0517-0017	2017-07-01 14:45:00	366
0517-0017	2017-07-01 15:00:00	381
0517-0017	2017-07-01 15:15:00	355
0517-0017	2017-07-01 15:30:00	259
0517-0017	2017-07-01 15:45:00	170
0517-0017	2017-07-01 16:00:00	41
0517-0017	2017-07-01 16:15:00	399
0517-0017	2017-07-01 16:30:00	68
0517-0017	2017-07-01 16:45:00	0
0517-0017	2017-07-01 17:00:00	12
0517-0017	2017-07-01 17:15:00	63
0517-0017	2017-07-01 17:30:00	172
0517-0017	2017-07-01 17:45:00	88
0517-0017	2017-07-01 18:00:00	9
0517-0017	2017-07-01 18:15:00	65
0517-0017	2017-07-01 18:30:00	0
0517-0017	2017-07-01 18:45:00	8
0517-0017	2017-07-01 19:00:00	30
0517-0017	2017-07-01 19:15:00	9
0517-0017	2017-07-01 19:30:00	38
0517-0017	2017-07-01 19:45:00	7
0517-0017	2017-07-01 20:00:00	0
0517-0017	2017-07-01 20:15:00	50
0517-0017	2017-07-01 20:30:00	0
0517-0017	2017-07-01 20:45:00	77
0517-0017	2017-07-01 21:00:00	28
0517-0017	2017-07-01 21:15:00	0
0517-0017	2017-07-01 21:30:00	11
0517-0017	2017-07-01 21:45:00	0
0517-0017	2017-07-01 22:00:00	0
0517-0017	2017-07-01 22:15:00	12
0517-0017	2017-07-01 22:30:00	42
0517-0017	2017-07-01 22:45:00	20
0517-0017	2017-07-01 23:00:00	77
0517-0017	2017-07-01 23:15:00	8
0517-0017	2017-07-01 23:30:00	0
0517-0017	2017-07-01 23:45:00	0
0517-0017	2017-07-02 00:00:00	165
0517-0017	2017-07-02 00:15:00	0
0517-0017	2017-07-02 00:30:00	0
0517-0017	2017-07-02 00:45:00	0
0517-0017	2017-07-02 01:00:00	8
0517-0017	2017-07-02 01:15:00	0
0517-0017	2017-07-02 01:30:00	0
0517-0017	2017-07-02 01:45:00	0
0517-0017	2017-07-02 02:00:00	0
0517-0017	2017-07-02 02:15:00	0
0517-0017	2017-07-02 02:30:00	0
0517-0017	2017-07-02 02:45:00	0
0517-0017	2017-07-02 03:00:00	0
0517-0017	2017-07-02 03:15:00	0
0517-0017	2017-07-02 03:30:00	0
0517-0017	2017-07-02 03:45:00	0
0517-0017	2017-07-02 04:00:00	0
0517-0017	2017-07-02 04:15:00	0
0517-0017	2017-07-02 04:30:00	0
0517-0017	2017-07-02 04:45:00	0
0517-0017	2017-07-02 05:00:00	0
0517-0017	2017-07-02 05:15:00	0
0517-0017	2017-07-02 05:30:00	0
0517-0017	2017-07-02 05:45:00	0
0517-0017	2017-07-02 06:00:00	0
0517-0017	2017-07-02 06:15:00	0
0517-0017	2017-07-02 06:30:00	0
0517-0017	2017-07-02 06:45:00	0
0517-0017	2017-07-02 07:00:00	0
0517-0017	2017-07-02 07:15:00	5
0517-0017	2017-07-02 07:30:00	0
0517-0017	2017-07-02 07:45:00	0
0517-0017	2017-07-02 08:00:00	0
0517-0017	2017-07-02 08:15:00	0
0517-0017	2017-07-02 08:30:00	0
0517-0017	2017-07-02 08:45:00	0
0517-0017	2017-07-02 09:00:00	0
0517-0017	2017-07-02 09:15:00	0
0517-0017	2017-07-02 09:30:00	0
0517-0017	2017-07-02 09:45:00	0
0517-0017	2017-07-02 10:00:00	0
0517-0017	2017-07-02 10:15:00	0
0517-0017	2017-07-02 10:30:00	0
0517-0017	2017-07-02 10:45:00	0
0517-0017	2017-07-02 11:00:00	70
0517-0017	2017-07-02 11:15:00	139
0517-0017	2017-07-02 11:30:00	0
0517-0017	2017-07-02 11:45:00	136
0517-0017	2017-07-02 12:00:00	175
0517-0017	2017-07-02 12:15:00	15
0517-0017	2017-07-02 12:30:00	53
0517-0017	2017-07-02 12:45:00	74
0517-0017	2017-07-02 13:00:00	64
0517-0017	2017-07-02 13:15:00	28
0517-0017	2017-07-02 13:30:00	0
0517-0017	2017-07-02 13:45:00	52
0517-0017	2017-07-02 14:00:00	71
0517-0017	2017-07-02 14:15:00	0
0517-0017	2017-07-02 14:30:00	60
0517-0017	2017-07-02 14:45:00	0
0517-0017	2017-07-02 15:00:00	0
0517-0017	2017-07-02 15:15:00	128
0517-0017	2017-07-02 15:30:00	55
0517-0017	2017-07-02 15:45:00	115
0517-0017	2017-07-02 16:00:00	0
0517-0017	2017-07-02 16:15:00	6
0517-0017	2017-07-02 16:30:00	0
0517-0017	2017-07-02 16:45:00	0
0517-0017	2017-07-02 17:00:00	99
0517-0017	2017-07-02 17:15:00	0
0517-0017	2017-07-02 17:30:00	0
0517-0017	2017-07-02 17:45:00	12
0517-0017	2017-07-02 18:00:00	90
0517-0017	2017-07-02 18:15:00	0
0517-0017	2017-07-02 18:30:00	0
0517-0017	2017-07-02 18:45:00	117
0517-0017	2017-07-02 19:00:00	35
0517-0017	2017-07-02 19:15:00	38
0517-0017	2017-07-02 19:30:00	128
0517-0017	2017-07-02 19:45:00	0
0517-0017	2017-07-02 20:00:00	0
0517-0017	2017-07-02 20:15:00	43
0517-0017	2017-07-02 20:30:00	0
0517-0017	2017-07-02 20:45:00	20
0517-0017	2017-07-02 21:00:00	0
0517-0017	2017-07-02 21:15:00	0
0517-0017	2017-07-02 21:30:00	0
0517-0017	2017-07-02 21:45:00	0
0517-0017	2017-07-02 22:00:00	14
0517-0017	2017-07-02 22:15:00	11
0517-0017	2017-07-02 22:30:00	0
0517-0017	2017-07-02 22:45:00	0
0517-0017	2017-07-02 23:00:00	0
0517-0017	2017-07-02 23:15:00	0
0517-0017	2017-07-02 23:30:00	19
0517-0017	2017-07-02 23:45:00	0
0517-0017	2017-07-03 00:00:00	15
0517-0017	2017-07-03 00:15:00	0
0517-0017	2017-07-03 00:30:00	0
0517-0017	2017-07-03 00:45:00	0
0517-0017	2017-07-03 01:00:00	84
0517-0017	2017-07-03 01:15:00	139
0517-0017	2017-07-03 01:30:00	0
0517-0017	2017-07-03 01:45:00	14
0517-0017	2017-07-03 02:00:00	0
0517-0017	2017-07-03 02:15:00	0
0517-0017	2017-07-03 02:30:00	0
0517-0017	2017-07-03 02:45:00	0
0517-0017	2017-07-03 03:00:00	0
0517-0017	2017-07-03 03:15:00	0
0517-0017	2017-07-03 03:30:00	0
0517-0017	2017-07-03 03:45:00	0
0517-0017	2017-07-03 04:00:00	0
0517-0017	2017-07-03 04:15:00	0
0517-0017	2017-07-03 04:30:00	0
0517-0017	2017-07-03 04:45:00	0
0517-0017	2017-07-03 05:00:00	0
0517-0017	2017-07-03 05:15:00	0
0517-0017	2017-07-03 05:30:00	0
0517-0017	2017-07-03 05:45:00	0
0517-0017	2017-07-03 06:00:00	0
0517-0017	2017-07-03 06:15:00	0
0517-0017	2017-07-03 06:30:00	0
0517-0017	2017-07-03 06:45:00	0
0517-0017	2017-07-03 07:00:00	0
0517-0017	2017-07-03 07:15:00	0
0517-0017	2017-07-03 07:30:00	0
0517-0017	2017-07-03 07:45:00	0
0517-0017	2017-07-03 08:00:00	17
0517-0017	2017-07-03 08:15:00	0
0517-0017	2017-07-03 08:30:00	0
0517-0017	2017-07-03 08:45:00	0
0517-0017	2017-07-03 09:00:00	0
0517-0017	2017-07-03 09:15:00	4
0517-0017	2017-07-03 09:30:00	13
0517-0017	2017-07-03 09:45:00	49
0517-0017	2017-07-03 10:00:00	213
0517-0017	2017-07-03 10:15:00	10
0517-0017	2017-07-03 10:30:00	158
0517-0017	2017-07-03 10:45:00	1476
0517-0017	2017-07-03 11:00:00	52
0517-0017	2017-07-03 11:15:00	93
0517-0017	2017-07-03 11:30:00	309
0517-0017	2017-07-03 11:45:00	0
0517-0017	2017-07-03 12:00:00	0
0517-0017	2017-07-03 12:15:00	0
0517-0017	2017-07-03 12:30:00	221
0517-0017	2017-07-03 12:45:00	0
0517-0017	2017-07-03 13:00:00	10
0517-0017	2017-07-03 13:15:00	0
0517-0017	2017-07-03 13:30:00	144
0517-0017	2017-07-03 13:45:00	0
0517-0017	2017-07-03 14:00:00	237
0517-0017	2017-07-03 14:15:00	0
0517-0017	2017-07-03 14:30:00	11
0517-0017	2017-07-03 14:45:00	20
0517-0017	2017-07-03 15:00:00	0
0517-0017	2017-07-03 15:15:00	0
0517-0017	2017-07-03 15:30:00	7
0517-0017	2017-07-03 15:45:00	14
0517-0017	2017-07-03 16:00:00	187
0517-0017	2017-07-03 16:15:00	4
0517-0017	2017-07-03 16:30:00	0
0517-0017	2017-07-03 16:45:00	64
0517-0017	2017-07-03 17:00:00	91
0517-0017	2017-07-03 17:15:00	8
0517-0017	2017-07-03 17:30:00	11
0517-0017	2017-07-03 17:45:00	0
0517-0017	2017-07-03 18:00:00	0
0517-0017	2017-07-03 18:15:00	135
0517-0017	2017-07-03 18:30:00	6
0517-0017	2017-07-03 18:45:00	0
0517-0017	2017-07-03 19:00:00	0
0517-0017	2017-07-03 19:15:00	0
0517-0017	2017-07-03 19:30:00	0
0517-0017	2017-07-03 19:45:00	0
0517-0017	2017-07-03 20:00:00	5
0517-0017	2017-07-03 20:15:00	909
0517-0017	2017-07-03 20:30:00	663
0517-0017	2017-07-03 20:45:00	609
0517-0017	2017-07-03 21:00:00	0
0517-0017	2017-07-03 21:15:00	427
0517-0017	2017-07-03 21:30:00	34
0517-0017	2017-07-03 21:45:00	4
0517-0017	2017-07-03 22:00:00	0
0517-0017	2017-07-03 22:15:00	772
0517-0017	2017-07-03 22:30:00	79
0517-0017	2017-07-03 22:45:00	0
0517-0017	2017-07-03 23:00:00	4
0517-0017	2017-07-03 23:15:00	0
0517-0017	2017-07-03 23:30:00	0
0517-0017	2017-07-03 23:45:00	0
0517-0017	2017-07-04 00:00:00	0
0517-0017	2017-07-04 00:15:00	0
0517-0017	2017-07-04 00:30:00	0
0517-0017	2017-07-04 00:45:00	0
0517-0017	2017-07-04 01:00:00	0
0517-0017	2017-07-04 01:15:00	13
0517-0017	2017-07-04 01:30:00	0
0517-0017	2017-07-04 01:45:00	0
0517-0017	2017-07-04 02:00:00	0
0517-0017	2017-07-04 02:15:00	0
0517-0017	2017-07-04 02:30:00	8
0517-0017	2017-07-04 02:45:00	0
0517-0017	2017-07-04 03:00:00	0
0517-0017	2017-07-04 03:15:00	21
0517-0017	2017-07-04 03:30:00	0
0517-0017	2017-07-04 03:45:00	0
0517-0017	2017-07-04 04:00:00	0
0517-0017	2017-07-04 04:15:00	0
0517-0017	2017-07-04 04:30:00	0
0517-0017	2017-07-04 04:45:00	0
0517-0017	2017-07-04 05:00:00	0
0517-0017	2017-07-04 05:15:00	0
0517-0017	2017-07-04 05:30:00	0
0517-0017	2017-07-04 05:45:00	0
0517-0017	2017-07-04 06:00:00	0
0517-0017	2017-07-04 06:15:00	0
0517-0017	2017-07-04 06:30:00	0
0517-0017	2017-07-04 06:45:00	0
0517-0017	2017-07-04 07:00:00	0
0517-0017	2017-07-04 07:15:00	0
0517-0017	2017-07-04 07:30:00	0
0517-0017	2017-07-04 07:45:00	0
0517-0017	2017-07-04 08:00:00	0
0517-0017	2017-07-04 08:15:00	0
0517-0017	2017-07-04 08:30:00	0
0517-0017	2017-07-04 08:45:00	0
0517-0017	2017-07-04 09:00:00	0
0517-0017	2017-07-04 09:15:00	80
0517-0017	2017-07-04 09:30:00	117
0517-0017	2017-07-04 09:45:00	758
0517-0017	2017-07-04 10:00:00	30
0517-0017	2017-07-04 10:15:00	0
0517-0017	2017-07-04 10:30:00	82
0517-0017	2017-07-04 10:45:00	1072
0517-0017	2017-07-04 11:00:00	583
0517-0017	2017-07-04 11:15:00	7
0517-0017	2017-07-04 11:30:00	0
0517-0017	2017-07-04 11:45:00	0
0517-0017	2017-07-04 12:00:00	0
0517-0017	2017-07-04 12:15:00	250
0517-0017	2017-07-04 12:30:00	0
0517-0017	2017-07-04 12:45:00	227
0517-0017	2017-07-04 13:00:00	0
0517-0017	2017-07-04 13:15:00	12
0517-0017	2017-07-04 13:30:00	142
0517-0017	2017-07-04 13:45:00	6
0517-0017	2017-07-04 14:00:00	0
0517-0017	2017-07-04 14:15:00	490
0517-0017	2017-07-04 14:30:00	449
0517-0017	2017-07-04 14:45:00	60
0517-0017	2017-07-04 15:00:00	27
0517-0017	2017-07-04 15:15:00	230
0517-0017	2017-07-04 15:30:00	290
0517-0017	2017-07-04 15:45:00	0
0517-0017	2017-07-04 16:00:00	0
0517-0017	2017-07-04 16:15:00	0
0517-0017	2017-07-04 16:30:00	0
0517-0017	2017-07-04 16:45:00	0
0517-0017	2017-07-04 17:00:00	0
0517-0017	2017-07-04 17:15:00	0
0517-0017	2017-07-04 17:30:00	0
0517-0017	2017-07-04 17:45:00	9
0517-0017	2017-07-04 18:00:00	5
0517-0017	2017-07-04 18:15:00	237
0517-0017	2017-07-04 18:30:00	0
0517-0017	2017-07-04 18:45:00	0
0517-0017	2017-07-04 19:00:00	320
0517-0017	2017-07-04 19:15:00	1037
0517-0017	2017-07-04 19:30:00	65
0517-0017	2017-07-04 19:45:00	181
0517-0017	2017-07-04 20:00:00	46
0517-0017	2017-07-04 20:15:00	235
0517-0017	2017-07-04 20:30:00	463
0517-0017	2017-07-04 20:45:00	106
0517-0017	2017-07-04 21:00:00	31
0517-0017	2017-07-04 21:15:00	86
0517-0017	2017-07-04 21:30:00	46
0517-0017	2017-07-04 21:45:00	10
0517-0017	2017-07-04 22:00:00	0
0517-0017	2017-07-04 22:15:00	65
0517-0017	2017-07-04 22:30:00	17
0517-0017	2017-07-04 22:45:00	103
0517-0017	2017-07-04 23:00:00	59
0517-0017	2017-07-04 23:15:00	0
0517-0017	2017-07-04 23:30:00	0
0517-0017	2017-07-04 23:45:00	0
0517-0017	2017-07-05 00:00:00	307
0517-0017	2017-07-05 00:15:00	40
0517-0017	2017-07-05 00:30:00	42
0517-0017	2017-07-05 00:45:00	0
0517-0017	2017-07-05 01:00:00	19
0517-0017	2017-07-05 01:15:00	36
0517-0017	2017-07-05 01:30:00	10
0517-0017	2017-07-05 01:45:00	8
0517-0017	2017-07-05 02:00:00	0
0517-0017	2017-07-05 02:15:00	20
0517-0017	2017-07-05 02:30:00	9
0517-0017	2017-07-05 02:45:00	0
0517-0017	2017-07-05 03:00:00	0
0517-0017	2017-07-05 03:15:00	0
0517-0017	2017-07-05 03:30:00	0
0517-0017	2017-07-05 03:45:00	0
0517-0017	2017-07-05 04:00:00	0
0517-0017	2017-07-05 04:15:00	0
0517-0017	2017-07-05 04:30:00	0
0517-0017	2017-07-05 04:45:00	0
0517-0017	2017-07-05 05:00:00	0
0517-0017	2017-07-05 05:15:00	0
0517-0017	2017-07-05 05:30:00	0
0517-0017	2017-07-05 05:45:00	0
0517-0017	2017-07-05 06:00:00	0
0517-0017	2017-07-05 06:15:00	0
0517-0017	2017-07-05 06:30:00	0
0517-0017	2017-07-05 06:45:00	0
0517-0017	2017-07-05 07:00:00	0
0517-0017	2017-07-05 07:15:00	0
0517-0017	2017-07-05 07:30:00	0
0517-0017	2017-07-05 07:45:00	0
0517-0017	2017-07-05 08:00:00	0
0517-0017	2017-07-05 08:15:00	0
0517-0017	2017-07-05 08:30:00	0
0517-0017	2017-07-05 08:45:00	0
0517-0017	2017-07-05 09:00:00	0
0517-0017	2017-07-05 09:15:00	77
0517-0017	2017-07-05 09:30:00	68
0517-0017	2017-07-05 09:45:00	598
0517-0017	2017-07-05 10:00:00	275
0517-0017	2017-07-05 10:15:00	0
0517-0017	2017-07-05 10:30:00	794
0517-0017	2017-07-05 10:45:00	5
0517-0017	2017-07-05 11:00:00	436
0517-0017	2017-07-05 11:15:00	74
0517-0017	2017-07-05 11:30:00	118
0517-0017	2017-07-05 11:45:00	79
0517-0017	2017-07-05 12:00:00	99
0517-0017	2017-07-05 12:15:00	0
0517-0017	2017-07-05 12:30:00	10
0517-0017	2017-07-05 12:45:00	0
0517-0017	2017-07-05 13:00:00	0
0517-0017	2017-07-05 13:15:00	0
0517-0017	2017-07-05 13:30:00	0
0517-0017	2017-07-05 13:45:00	0
0517-0017	2017-07-05 14:00:00	0
0517-0017	2017-07-05 14:15:00	0
0517-0017	2017-07-05 14:30:00	0
0517-0017	2017-07-05 14:45:00	0
0517-0017	2017-07-05 15:00:00	0
0517-0017	2017-07-05 15:15:00	0
0517-0017	2017-07-05 15:30:00	0
0517-0017	2017-07-05 15:45:00	0
0517-0017	2017-07-05 16:00:00	0
0517-0017	2017-07-05 16:15:00	0
0517-0017	2017-07-05 16:30:00	0
0517-0017	2017-07-05 16:45:00	0
0517-0017	2017-07-05 17:00:00	0
0517-0017	2017-07-05 17:15:00	276
0517-0017	2017-07-05 17:30:00	1147
0517-0017	2017-07-05 17:45:00	481
0517-0017	2017-07-05 18:00:00	638
0517-0017	2017-07-05 18:15:00	27
0517-0017	2017-07-05 18:30:00	0
0517-0017	2017-07-05 18:45:00	478
0517-0017	2017-07-05 19:00:00	237
0517-0017	2017-07-05 19:15:00	0
0517-0017	2017-07-05 19:30:00	0
0517-0017	2017-07-05 19:45:00	0
0517-0017	2017-07-05 20:00:00	0
0517-0017	2017-07-05 20:15:00	0
0517-0017	2017-07-05 20:30:00	0
0517-0017	2017-07-05 20:45:00	0
0517-0017	2017-07-05 21:00:00	0
0517-0017	2017-07-05 21:15:00	0
0517-0017	2017-07-05 21:30:00	0
0517-0017	2017-07-05 21:45:00	0
0517-0017	2017-07-05 22:00:00	0
0517-0017	2017-07-05 22:15:00	0
0517-0017	2017-07-05 22:30:00	0
0517-0017	2017-07-05 22:45:00	0
0517-0017	2017-07-05 23:00:00	0
0517-0017	2017-07-05 23:15:00	0
0517-0017	2017-07-05 23:30:00	0
0517-0017	2017-07-05 23:45:00	0
