## Supplementary Data 2 for "Digital phenotyping by consumer wearables identifies sleep-associated markers of cardiovascular disease risk and biological aging": ActivityTable_0517-0018-NHC.tsv

0517-0018	2017-06-23 00:00:00	0
0517-0018	2017-06-23 00:15:00	0
0517-0018	2017-06-23 00:30:00	0
0517-0018	2017-06-23 00:45:00	0
0517-0018	2017-06-23 01:00:00	0
0517-0018	2017-06-23 01:15:00	0
0517-0018	2017-06-23 01:30:00	0
0517-0018	2017-06-23 01:45:00	0
0517-0018	2017-06-23 02:00:00	0
0517-0018	2017-06-23 02:15:00	0
0517-0018	2017-06-23 02:30:00	0
0517-0018	2017-06-23 02:45:00	0
0517-0018	2017-06-23 03:00:00	0
0517-0018	2017-06-23 03:15:00	0
0517-0018	2017-06-23 03:30:00	0
0517-0018	2017-06-23 03:45:00	0
0517-0018	2017-06-23 04:00:00	0
0517-0018	2017-06-23 04:15:00	0
0517-0018	2017-06-23 04:30:00	0
0517-0018	2017-06-23 04:45:00	0
0517-0018	2017-06-23 05:00:00	0
0517-0018	2017-06-23 05:15:00	0
0517-0018	2017-06-23 05:30:00	0
0517-0018	2017-06-23 05:45:00	0
0517-0018	2017-06-23 06:00:00	0
0517-0018	2017-06-23 06:15:00	0
0517-0018	2017-06-23 06:30:00	0
0517-0018	2017-06-23 06:45:00	0
0517-0018	2017-06-23 07:00:00	0
0517-0018	2017-06-23 07:15:00	0
0517-0018	2017-06-23 07:30:00	0
0517-0018	2017-06-23 07:45:00	0
0517-0018	2017-06-23 08:00:00	0
0517-0018	2017-06-23 08:15:00	0
0517-0018	2017-06-23 08:30:00	0
0517-0018	2017-06-23 08:45:00	0
0517-0018	2017-06-23 09:00:00	0
0517-0018	2017-06-23 09:15:00	0
0517-0018	2017-06-23 09:30:00	0
0517-0018	2017-06-23 09:45:00	0
0517-0018	2017-06-23 10:00:00	0
0517-0018	2017-06-23 10:15:00	0
0517-0018	2017-06-23 10:30:00	0
0517-0018	2017-06-23 10:45:00	0
0517-0018	2017-06-23 11:00:00	0
0517-0018	2017-06-23 11:15:00	0
0517-0018	2017-06-23 11:30:00	0
0517-0018	2017-06-23 11:45:00	0
0517-0018	2017-06-23 12:00:00	0
0517-0018	2017-06-23 12:15:00	0
0517-0018	2017-06-23 12:30:00	0
0517-0018	2017-06-23 12:45:00	0
0517-0018	2017-06-23 13:00:00	0
0517-0018	2017-06-23 13:15:00	0
0517-0018	2017-06-23 13:30:00	0
0517-0018	2017-06-23 13:45:00	0
0517-0018	2017-06-23 14:00:00	65
0517-0018	2017-06-23 14:15:00	0
0517-0018	2017-06-23 14:30:00	0
0517-0018	2017-06-23 14:45:00	0
0517-0018	2017-06-23 15:00:00	13
0517-0018	2017-06-23 15:15:00	0
0517-0018	2017-06-23 15:30:00	0
0517-0018	2017-06-23 15:45:00	0
0517-0018	2017-06-23 16:00:00	0
0517-0018	2017-06-23 16:15:00	0
0517-0018	2017-06-23 16:30:00	0
0517-0018	2017-06-23 16:45:00	0
0517-0018	2017-06-23 17:00:00	0
0517-0018	2017-06-23 17:15:00	0
0517-0018	2017-06-23 17:30:00	0
0517-0018	2017-06-23 17:45:00	0
0517-0018	2017-06-23 18:00:00	0
0517-0018	2017-06-23 18:15:00	0
0517-0018	2017-06-23 18:30:00	0
0517-0018	2017-06-23 18:45:00	0
0517-0018	2017-06-23 19:00:00	0
0517-0018	2017-06-23 19:15:00	0
0517-0018	2017-06-23 19:30:00	0
0517-0018	2017-06-23 19:45:00	0
0517-0018	2017-06-23 20:00:00	0
0517-0018	2017-06-23 20:15:00	0
0517-0018	2017-06-23 20:30:00	0
0517-0018	2017-06-23 20:45:00	0
0517-0018	2017-06-23 21:00:00	0
0517-0018	2017-06-23 21:15:00	0
0517-0018	2017-06-23 21:30:00	0
0517-0018	2017-06-23 21:45:00	0
0517-0018	2017-06-23 22:00:00	0
0517-0018	2017-06-23 22:15:00	0
0517-0018	2017-06-23 22:30:00	0
0517-0018	2017-06-23 22:45:00	0
0517-0018	2017-06-23 23:00:00	0
0517-0018	2017-06-23 23:15:00	0
0517-0018	2017-06-23 23:30:00	0
0517-0018	2017-06-23 23:45:00	0
0517-0018	2017-06-24 00:00:00	0
0517-0018	2017-06-24 00:15:00	0
0517-0018	2017-06-24 00:30:00	0
0517-0018	2017-06-24 00:45:00	0
0517-0018	2017-06-24 01:00:00	0
0517-0018	2017-06-24 01:15:00	0
0517-0018	2017-06-24 01:30:00	0
0517-0018	2017-06-24 01:45:00	0
0517-0018	2017-06-24 02:00:00	0
0517-0018	2017-06-24 02:15:00	0
0517-0018	2017-06-24 02:30:00	0
0517-0018	2017-06-24 02:45:00	0
0517-0018	2017-06-24 03:00:00	0
0517-0018	2017-06-24 03:15:00	0
0517-0018	2017-06-24 03:30:00	0
0517-0018	2017-06-24 03:45:00	0
0517-0018	2017-06-24 04:00:00	0
0517-0018	2017-06-24 04:15:00	0
0517-0018	2017-06-24 04:30:00	0
0517-0018	2017-06-24 04:45:00	0
0517-0018	2017-06-24 05:00:00	37
0517-0018	2017-06-24 05:15:00	0
0517-0018	2017-06-24 05:30:00	0
0517-0018	2017-06-24 05:45:00	0
0517-0018	2017-06-24 06:00:00	0
0517-0018	2017-06-24 06:15:00	9
0517-0018	2017-06-24 06:30:00	0
0517-0018	2017-06-24 06:45:00	0
0517-0018	2017-06-24 07:00:00	8
0517-0018	2017-06-24 07:15:00	0
0517-0018	2017-06-24 07:30:00	0
0517-0018	2017-06-24 07:45:00	0
0517-0018	2017-06-24 08:00:00	39
0517-0018	2017-06-24 08:15:00	83
0517-0018	2017-06-24 08:30:00	58
0517-0018	2017-06-24 08:45:00	16
0517-0018	2017-06-24 09:00:00	0
0517-0018	2017-06-24 09:15:00	14
0517-0018	2017-06-24 09:30:00	171
0517-0018	2017-06-24 09:45:00	34
0517-0018	2017-06-24 10:00:00	8
0517-0018	2017-06-24 10:15:00	0
0517-0018	2017-06-24 10:30:00	0
0517-0018	2017-06-24 10:45:00	0
0517-0018	2017-06-24 11:00:00	0
0517-0018	2017-06-24 11:15:00	0
0517-0018	2017-06-24 11:30:00	0
0517-0018	2017-06-24 11:45:00	0
0517-0018	2017-06-24 12:00:00	0
0517-0018	2017-06-24 12:15:00	12
0517-0018	2017-06-24 12:30:00	139
0517-0018	2017-06-24 12:45:00	87
0517-0018	2017-06-24 13:00:00	113
0517-0018	2017-06-24 13:15:00	93
0517-0018	2017-06-24 13:30:00	193
0517-0018	2017-06-24 13:45:00	166
0517-0018	2017-06-24 14:00:00	172
0517-0018	2017-06-24 14:15:00	0
0517-0018	2017-06-24 14:30:00	21
0517-0018	2017-06-24 14:45:00	0
0517-0018	2017-06-24 15:00:00	0
0517-0018	2017-06-24 15:15:00	0
0517-0018	2017-06-24 15:30:00	34
0517-0018	2017-06-24 15:45:00	7
0517-0018	2017-06-24 16:00:00	0
0517-0018	2017-06-24 16:15:00	0
0517-0018	2017-06-24 16:30:00	110
0517-0018	2017-06-24 16:45:00	93
0517-0018	2017-06-24 17:00:00	231
0517-0018	2017-06-24 17:15:00	114
0517-0018	2017-06-24 17:30:00	28
0517-0018	2017-06-24 17:45:00	92
0517-0018	2017-06-24 18:00:00	376
0517-0018	2017-06-24 18:15:00	10
0517-0018	2017-06-24 18:30:00	425
0517-0018	2017-06-24 18:45:00	257
0517-0018	2017-06-24 19:00:00	307
0517-0018	2017-06-24 19:15:00	285
0517-0018	2017-06-24 19:30:00	275
0517-0018	2017-06-24 19:45:00	386
0517-0018	2017-06-24 20:00:00	252
0517-0018	2017-06-24 20:15:00	367
0517-0018	2017-06-24 20:30:00	400
0517-0018	2017-06-24 20:45:00	387
0517-0018	2017-06-24 21:00:00	166
0517-0018	2017-06-24 21:15:00	117
0517-0018	2017-06-24 21:30:00	182
0517-0018	2017-06-24 21:45:00	223
0517-0018	2017-06-24 22:00:00	0
0517-0018	2017-06-24 22:15:00	26
0517-0018	2017-06-24 22:30:00	232
0517-0018	2017-06-24 22:45:00	196
0517-0018	2017-06-24 23:00:00	102
0517-0018	2017-06-24 23:15:00	0
0517-0018	2017-06-24 23:30:00	34
0517-0018	2017-06-24 23:45:00	0
0517-0018	2017-06-25 00:00:00	7
0517-0018	2017-06-25 00:15:00	119
0517-0018	2017-06-25 00:30:00	0
0517-0018	2017-06-25 00:45:00	20
0517-0018	2017-06-25 01:00:00	12
0517-0018	2017-06-25 01:15:00	0
0517-0018	2017-06-25 01:30:00	14
0517-0018	2017-06-25 01:45:00	0
0517-0018	2017-06-25 02:00:00	6
0517-0018	2017-06-25 02:15:00	0
0517-0018	2017-06-25 02:30:00	0
0517-0018	2017-06-25 02:45:00	0
0517-0018	2017-06-25 03:00:00	9
0517-0018	2017-06-25 03:15:00	0
0517-0018	2017-06-25 03:30:00	0
0517-0018	2017-06-25 03:45:00	0
0517-0018	2017-06-25 04:00:00	13
0517-0018	2017-06-25 04:15:00	0
0517-0018	2017-06-25 04:30:00	0
0517-0018	2017-06-25 04:45:00	0
0517-0018	2017-06-25 05:00:00	7
0517-0018	2017-06-25 05:15:00	0
0517-0018	2017-06-25 05:30:00	11
0517-0018	2017-06-25 05:45:00	0
0517-0018	2017-06-25 06:00:00	9
0517-0018	2017-06-25 06:15:00	0
0517-0018	2017-06-25 06:30:00	0
0517-0018	2017-06-25 06:45:00	0
0517-0018	2017-06-25 07:00:00	0
0517-0018	2017-06-25 07:15:00	0
0517-0018	2017-06-25 07:30:00	0
0517-0018	2017-06-25 07:45:00	0
0517-0018	2017-06-25 08:00:00	0
0517-0018	2017-06-25 08:15:00	0
0517-0018	2017-06-25 08:30:00	0
0517-0018	2017-06-25 08:45:00	0
0517-0018	2017-06-25 09:00:00	0
0517-0018	2017-06-25 09:15:00	0
0517-0018	2017-06-25 09:30:00	108
0517-0018	2017-06-25 09:45:00	23
0517-0018	2017-06-25 10:00:00	17
0517-0018	2017-06-25 10:15:00	195
0517-0018	2017-06-25 10:30:00	26
0517-0018	2017-06-25 10:45:00	336
0517-0018	2017-06-25 11:00:00	307
0517-0018	2017-06-25 11:15:00	151
0517-0018	2017-06-25 11:30:00	200
0517-0018	2017-06-25 11:45:00	412
0517-0018	2017-06-25 12:00:00	44
0517-0018	2017-06-25 12:15:00	433
0517-0018	2017-06-25 12:30:00	210
0517-0018	2017-06-25 12:45:00	15
0517-0018	2017-06-25 13:00:00	95
0517-0018	2017-06-25 13:15:00	497
0517-0018	2017-06-25 13:30:00	214
0517-0018	2017-06-25 13:45:00	181
0517-0018	2017-06-25 14:00:00	255
0517-0018	2017-06-25 14:15:00	145
0517-0018	2017-06-25 14:30:00	122
0517-0018	2017-06-25 14:45:00	88
0517-0018	2017-06-25 15:00:00	101
0517-0018	2017-06-25 15:15:00	195
0517-0018	2017-06-25 15:30:00	41
0517-0018	2017-06-25 15:45:00	216
0517-0018	2017-06-25 16:00:00	176
0517-0018	2017-06-25 16:15:00	476
0517-0018	2017-06-25 16:30:00	145
0517-0018	2017-06-25 16:45:00	0
0517-0018	2017-06-25 17:00:00	30
0517-0018	2017-06-25 17:15:00	0
0517-0018	2017-06-25 17:30:00	56
0517-0018	2017-06-25 17:45:00	41
0517-0018	2017-06-25 18:00:00	0
0517-0018	2017-06-25 18:15:00	0
0517-0018	2017-06-25 18:30:00	192
0517-0018	2017-06-25 18:45:00	168
0517-0018	2017-06-25 19:00:00	146
0517-0018	2017-06-25 19:15:00	38
0517-0018	2017-06-25 19:30:00	348
0517-0018	2017-06-25 19:45:00	534
0517-0018	2017-06-25 20:00:00	53
0517-0018	2017-06-25 20:15:00	0
0517-0018	2017-06-25 20:30:00	0
0517-0018	2017-06-25 20:45:00	0
0517-0018	2017-06-25 21:00:00	0
0517-0018	2017-06-25 21:15:00	0
0517-0018	2017-06-25 21:30:00	0
0517-0018	2017-06-25 21:45:00	0
0517-0018	2017-06-25 22:00:00	0
0517-0018	2017-06-25 22:15:00	0
0517-0018	2017-06-25 22:30:00	0
0517-0018	2017-06-25 22:45:00	0
0517-0018	2017-06-25 23:00:00	0
0517-0018	2017-06-25 23:15:00	0
0517-0018	2017-06-25 23:30:00	0
0517-0018	2017-06-25 23:45:00	0
0517-0018	2017-06-26 00:00:00	0
0517-0018	2017-06-26 00:15:00	0
0517-0018	2017-06-26 00:30:00	11
0517-0018	2017-06-26 00:45:00	0
0517-0018	2017-06-26 01:00:00	6
0517-0018	2017-06-26 01:15:00	6
0517-0018	2017-06-26 01:30:00	17
0517-0018	2017-06-26 01:45:00	5
0517-0018	2017-06-26 02:00:00	41
0517-0018	2017-06-26 02:15:00	394
0517-0018	2017-06-26 02:30:00	0
0517-0018	2017-06-26 02:45:00	20
0517-0018	2017-06-26 03:00:00	0
0517-0018	2017-06-26 03:15:00	0
0517-0018	2017-06-26 03:30:00	0
0517-0018	2017-06-26 03:45:00	0
0517-0018	2017-06-26 04:00:00	0
0517-0018	2017-06-26 04:15:00	0
0517-0018	2017-06-26 04:30:00	9
0517-0018	2017-06-26 04:45:00	0
0517-0018	2017-06-26 05:00:00	0
0517-0018	2017-06-26 05:15:00	0
0517-0018	2017-06-26 05:30:00	0
0517-0018	2017-06-26 05:45:00	0
0517-0018	2017-06-26 06:00:00	0
0517-0018	2017-06-26 06:15:00	0
0517-0018	2017-06-26 06:30:00	0
0517-0018	2017-06-26 06:45:00	0
0517-0018	2017-06-26 07:00:00	0
0517-0018	2017-06-26 07:15:00	0
0517-0018	2017-06-26 07:30:00	0
0517-0018	2017-06-26 07:45:00	0
0517-0018	2017-06-26 08:00:00	0
0517-0018	2017-06-26 08:15:00	0
0517-0018	2017-06-26 08:30:00	0
0517-0018	2017-06-26 08:45:00	0
0517-0018	2017-06-26 09:00:00	0
0517-0018	2017-06-26 09:15:00	102
0517-0018	2017-06-26 09:30:00	0
0517-0018	2017-06-26 09:45:00	213
0517-0018	2017-06-26 10:00:00	0
0517-0018	2017-06-26 10:15:00	0
0517-0018	2017-06-26 10:30:00	0
0517-0018	2017-06-26 10:45:00	0
0517-0018	2017-06-26 11:00:00	0
0517-0018	2017-06-26 11:15:00	0
0517-0018	2017-06-26 11:30:00	0
0517-0018	2017-06-26 11:45:00	0
0517-0018	2017-06-26 12:00:00	0
0517-0018	2017-06-26 12:15:00	0
0517-0018	2017-06-26 12:30:00	0
0517-0018	2017-06-26 12:45:00	0
0517-0018	2017-06-26 13:00:00	0
0517-0018	2017-06-26 13:15:00	0
0517-0018	2017-06-26 13:30:00	0
0517-0018	2017-06-26 13:45:00	0
0517-0018	2017-06-26 14:00:00	12
0517-0018	2017-06-26 14:15:00	72
0517-0018	2017-06-26 14:30:00	35
0517-0018	2017-06-26 14:45:00	197
0517-0018	2017-06-26 15:00:00	176
0517-0018	2017-06-26 15:15:00	50
0517-0018	2017-06-26 15:30:00	87
0517-0018	2017-06-26 15:45:00	436
0517-0018	2017-06-26 16:00:00	159
0517-0018	2017-06-26 16:15:00	437
0517-0018	2017-06-26 16:30:00	77
0517-0018	2017-06-26 16:45:00	493
0517-0018	2017-06-26 17:00:00	614
0517-0018	2017-06-26 17:15:00	9
0517-0018	2017-06-26 17:30:00	0
0517-0018	2017-06-26 17:45:00	0
0517-0018	2017-06-26 18:00:00	0
0517-0018	2017-06-26 18:15:00	0
0517-0018	2017-06-26 18:30:00	0
0517-0018	2017-06-26 18:45:00	0
0517-0018	2017-06-26 19:00:00	0
0517-0018	2017-06-26 19:15:00	0
0517-0018	2017-06-26 19:30:00	0
0517-0018	2017-06-26 19:45:00	176
0517-0018	2017-06-26 20:00:00	232
0517-0018	2017-06-26 20:15:00	0
0517-0018	2017-06-26 20:30:00	5
0517-0018	2017-06-26 20:45:00	243
0517-0018	2017-06-26 21:00:00	206
0517-0018	2017-06-26 21:15:00	0
0517-0018	2017-06-26 21:30:00	0
0517-0018	2017-06-26 21:45:00	97
0517-0018	2017-06-26 22:00:00	43
0517-0018	2017-06-26 22:15:00	0
0517-0018	2017-06-26 22:30:00	0
0517-0018	2017-06-26 22:45:00	0
0517-0018	2017-06-26 23:00:00	0
0517-0018	2017-06-26 23:15:00	161
0517-0018	2017-06-26 23:30:00	18
0517-0018	2017-06-26 23:45:00	238
0517-0018	2017-06-27 00:00:00	183
0517-0018	2017-06-27 00:15:00	14
0517-0018	2017-06-27 00:30:00	48
0517-0018	2017-06-27 00:45:00	8
0517-0018	2017-06-27 01:00:00	0
0517-0018	2017-06-27 01:15:00	0
0517-0018	2017-06-27 01:30:00	0
0517-0018	2017-06-27 01:45:00	0
0517-0018	2017-06-27 02:00:00	0
0517-0018	2017-06-27 02:15:00	0
0517-0018	2017-06-27 02:30:00	9
0517-0018	2017-06-27 02:45:00	0
0517-0018	2017-06-27 03:00:00	0
0517-0018	2017-06-27 03:15:00	0
0517-0018	2017-06-27 03:30:00	0
0517-0018	2017-06-27 03:45:00	0
0517-0018	2017-06-27 04:00:00	0
0517-0018	2017-06-27 04:15:00	0
0517-0018	2017-06-27 04:30:00	0
0517-0018	2017-06-27 04:45:00	0
0517-0018	2017-06-27 05:00:00	0
0517-0018	2017-06-27 05:15:00	0
0517-0018	2017-06-27 05:30:00	0
0517-0018	2017-06-27 05:45:00	0
0517-0018	2017-06-27 06:00:00	0
0517-0018	2017-06-27 06:15:00	0
0517-0018	2017-06-27 06:30:00	0
0517-0018	2017-06-27 06:45:00	0
0517-0018	2017-06-27 07:00:00	66
0517-0018	2017-06-27 07:15:00	271
0517-0018	2017-06-27 07:30:00	152
0517-0018	2017-06-27 07:45:00	40
0517-0018	2017-06-27 08:00:00	0
0517-0018	2017-06-27 08:15:00	690
0517-0018	2017-06-27 08:30:00	701
0517-0018	2017-06-27 08:45:00	664
0517-0018	2017-06-27 09:00:00	70
0517-0018	2017-06-27 09:15:00	59
0517-0018	2017-06-27 09:30:00	19
0517-0018	2017-06-27 09:45:00	78
0517-0018	2017-06-27 10:00:00	93
0517-0018	2017-06-27 10:15:00	147
0517-0018	2017-06-27 10:30:00	13
0517-0018	2017-06-27 10:45:00	93
0517-0018	2017-06-27 11:00:00	27
0517-0018	2017-06-27 11:15:00	23
0517-0018	2017-06-27 11:30:00	15
0517-0018	2017-06-27 11:45:00	17
0517-0018	2017-06-27 12:00:00	285
0517-0018	2017-06-27 12:15:00	88
0517-0018	2017-06-27 12:30:00	132
0517-0018	2017-06-27 12:45:00	97
0517-0018	2017-06-27 13:00:00	364
0517-0018	2017-06-27 13:15:00	91
0517-0018	2017-06-27 13:30:00	17
0517-0018	2017-06-27 13:45:00	17
0517-0018	2017-06-27 14:00:00	9
0517-0018	2017-06-27 14:15:00	46
0517-0018	2017-06-27 14:30:00	18
0517-0018	2017-06-27 14:45:00	85
0517-0018	2017-06-27 15:00:00	210
0517-0018	2017-06-27 15:15:00	127
0517-0018	2017-06-27 15:30:00	0
0517-0018	2017-06-27 15:45:00	16
0517-0018	2017-06-27 16:00:00	5
0517-0018	2017-06-27 16:15:00	13
0517-0018	2017-06-27 16:30:00	250
0517-0018	2017-06-27 16:45:00	929
0517-0018	2017-06-27 17:00:00	602
0517-0018	2017-06-27 17:15:00	1018
0517-0018	2017-06-27 17:30:00	792
0517-0018	2017-06-27 17:45:00	1304
0517-0018	2017-06-27 18:00:00	33
0517-0018	2017-06-27 18:15:00	0
0517-0018	2017-06-27 18:30:00	22
0517-0018	2017-06-27 18:45:00	0
0517-0018	2017-06-27 19:00:00	0
0517-0018	2017-06-27 19:15:00	17
0517-0018	2017-06-27 19:30:00	19
0517-0018	2017-06-27 19:45:00	88
0517-0018	2017-06-27 20:00:00	955
0517-0018	2017-06-27 20:15:00	159
0517-0018	2017-06-27 20:30:00	25
0517-0018	2017-06-27 20:45:00	185
0517-0018	2017-06-27 21:00:00	1446
0517-0018	2017-06-27 21:15:00	190
0517-0018	2017-06-27 21:30:00	8
0517-0018	2017-06-27 21:45:00	60
0517-0018	2017-06-27 22:00:00	0
0517-0018	2017-06-27 22:15:00	0
0517-0018	2017-06-27 22:30:00	0
0517-0018	2017-06-27 22:45:00	0
0517-0018	2017-06-27 23:00:00	0
0517-0018	2017-06-27 23:15:00	14
0517-0018	2017-06-27 23:30:00	8
0517-0018	2017-06-27 23:45:00	173
0517-0018	2017-06-28 00:00:00	145
0517-0018	2017-06-28 00:15:00	26
0517-0018	2017-06-28 00:30:00	128
0517-0018	2017-06-28 00:45:00	0
0517-0018	2017-06-28 01:00:00	0
0517-0018	2017-06-28 01:15:00	0
0517-0018	2017-06-28 01:30:00	0
0517-0018	2017-06-28 01:45:00	0
0517-0018	2017-06-28 02:00:00	0
0517-0018	2017-06-28 02:15:00	0
0517-0018	2017-06-28 02:30:00	0
0517-0018	2017-06-28 02:45:00	0
0517-0018	2017-06-28 03:00:00	0
0517-0018	2017-06-28 03:15:00	0
0517-0018	2017-06-28 03:30:00	0
0517-0018	2017-06-28 03:45:00	0
0517-0018	2017-06-28 04:00:00	0
0517-0018	2017-06-28 04:15:00	0
0517-0018	2017-06-28 04:30:00	0
0517-0018	2017-06-28 04:45:00	0
0517-0018	2017-06-28 05:00:00	0
0517-0018	2017-06-28 05:15:00	0
0517-0018	2017-06-28 05:30:00	0
0517-0018	2017-06-28 05:45:00	0
0517-0018	2017-06-28 06:00:00	0
0517-0018	2017-06-28 06:15:00	0
0517-0018	2017-06-28 06:30:00	0
0517-0018	2017-06-28 06:45:00	0
0517-0018	2017-06-28 07:00:00	0
0517-0018	2017-06-28 07:15:00	153
0517-0018	2017-06-28 07:30:00	336
0517-0018	2017-06-28 07:45:00	1398
0517-0018	2017-06-28 08:00:00	0
0517-0018	2017-06-28 08:15:00	179
0517-0018	2017-06-28 08:30:00	998
0517-0018	2017-06-28 08:45:00	120
0517-0018	2017-06-28 09:00:00	0
0517-0018	2017-06-28 09:15:00	5
0517-0018	2017-06-28 09:30:00	0
0517-0018	2017-06-28 09:45:00	0
0517-0018	2017-06-28 10:00:00	12
0517-0018	2017-06-28 10:15:00	0
0517-0018	2017-06-28 10:30:00	6
0517-0018	2017-06-28 10:45:00	69
0517-0018	2017-06-28 11:00:00	9
0517-0018	2017-06-28 11:15:00	0
0517-0018	2017-06-28 11:30:00	38
0517-0018	2017-06-28 11:45:00	0
0517-0018	2017-06-28 12:00:00	34
0517-0018	2017-06-28 12:15:00	27
0517-0018	2017-06-28 12:30:00	35
0517-0018	2017-06-28 12:45:00	301
0517-0018	2017-06-28 13:00:00	139
0517-0018	2017-06-28 13:15:00	0
0517-0018	2017-06-28 13:30:00	19
0517-0018	2017-06-28 13:45:00	517
0517-0018	2017-06-28 14:00:00	15
0517-0018	2017-06-28 14:15:00	0
0517-0018	2017-06-28 14:30:00	16
0517-0018	2017-06-28 14:45:00	6
0517-0018	2017-06-28 15:00:00	0
0517-0018	2017-06-28 15:15:00	85
0517-0018	2017-06-28 15:30:00	58
0517-0018	2017-06-28 15:45:00	23
0517-0018	2017-06-28 16:00:00	0
0517-0018	2017-06-28 16:15:00	8
0517-0018	2017-06-28 16:30:00	0
0517-0018	2017-06-28 16:45:00	45
0517-0018	2017-06-28 17:00:00	0
0517-0018	2017-06-28 17:15:00	0
0517-0018	2017-06-28 17:30:00	0
0517-0018	2017-06-28 17:45:00	0
0517-0018	2017-06-28 18:00:00	0
0517-0018	2017-06-28 18:15:00	131
0517-0018	2017-06-28 18:30:00	70
0517-0018	2017-06-28 18:45:00	734
0517-0018	2017-06-28 19:00:00	826
0517-0018	2017-06-28 19:15:00	7
0517-0018	2017-06-28 19:30:00	28
0517-0018	2017-06-28 19:45:00	82
0517-0018	2017-06-28 20:00:00	30
0517-0018	2017-06-28 20:15:00	65
0517-0018	2017-06-28 20:30:00	88
0517-0018	2017-06-28 20:45:00	40
0517-0018	2017-06-28 21:00:00	0
0517-0018	2017-06-28 21:15:00	193
0517-0018	2017-06-28 21:30:00	181
0517-0018	2017-06-28 21:45:00	90
0517-0018	2017-06-28 22:00:00	271
0517-0018	2017-06-28 22:15:00	0
0517-0018	2017-06-28 22:30:00	0
0517-0018	2017-06-28 22:45:00	0
0517-0018	2017-06-28 23:00:00	0
0517-0018	2017-06-28 23:15:00	23
0517-0018	2017-06-28 23:30:00	0
0517-0018	2017-06-28 23:45:00	0
