## Supplementary Data 2 for "Digital phenotyping by consumer wearables identifies sleep-associated markers of cardiovascular disease risk and biological aging": ActivityTable_0517-0019-NHC.tsv

0517-0019	2017-07-28 00:00:00	0
0517-0019	2017-07-28 00:15:00	0
0517-0019	2017-07-28 00:30:00	0
0517-0019	2017-07-28 00:45:00	0
0517-0019	2017-07-28 01:00:00	0
0517-0019	2017-07-28 01:15:00	0
0517-0019	2017-07-28 01:30:00	0
0517-0019	2017-07-28 01:45:00	0
0517-0019	2017-07-28 02:00:00	0
0517-0019	2017-07-28 02:15:00	0
0517-0019	2017-07-28 02:30:00	0
0517-0019	2017-07-28 02:45:00	0
0517-0019	2017-07-28 03:00:00	0
0517-0019	2017-07-28 03:15:00	0
0517-0019	2017-07-28 03:30:00	0
0517-0019	2017-07-28 03:45:00	0
0517-0019	2017-07-28 04:00:00	0
0517-0019	2017-07-28 04:15:00	0
0517-0019	2017-07-28 04:30:00	0
0517-0019	2017-07-28 04:45:00	0
0517-0019	2017-07-28 05:00:00	0
0517-0019	2017-07-28 05:15:00	0
0517-0019	2017-07-28 05:30:00	0
0517-0019	2017-07-28 05:45:00	0
0517-0019	2017-07-28 06:00:00	0
0517-0019	2017-07-28 06:15:00	0
0517-0019	2017-07-28 06:30:00	0
0517-0019	2017-07-28 06:45:00	0
0517-0019	2017-07-28 07:00:00	0
0517-0019	2017-07-28 07:15:00	0
0517-0019	2017-07-28 07:30:00	0
0517-0019	2017-07-28 07:45:00	0
0517-0019	2017-07-28 08:00:00	0
0517-0019	2017-07-28 08:15:00	0
0517-0019	2017-07-28 08:30:00	0
0517-0019	2017-07-28 08:45:00	0
0517-0019	2017-07-28 09:00:00	0
0517-0019	2017-07-28 09:15:00	0
0517-0019	2017-07-28 09:30:00	0
0517-0019	2017-07-28 09:45:00	0
0517-0019	2017-07-28 10:00:00	0
0517-0019	2017-07-28 10:15:00	0
0517-0019	2017-07-28 10:30:00	0
0517-0019	2017-07-28 10:45:00	0
0517-0019	2017-07-28 11:00:00	0
0517-0019	2017-07-28 11:15:00	0
0517-0019	2017-07-28 11:30:00	0
0517-0019	2017-07-28 11:45:00	0
0517-0019	2017-07-28 12:00:00	0
0517-0019	2017-07-28 12:15:00	0
0517-0019	2017-07-28 12:30:00	0
0517-0019	2017-07-28 12:45:00	0
0517-0019	2017-07-28 13:00:00	0
0517-0019	2017-07-28 13:15:00	0
0517-0019	2017-07-28 13:30:00	0
0517-0019	2017-07-28 13:45:00	0
0517-0019	2017-07-28 14:00:00	0
0517-0019	2017-07-28 14:15:00	0
0517-0019	2017-07-28 14:30:00	0
0517-0019	2017-07-28 14:45:00	0
0517-0019	2017-07-28 15:00:00	0
0517-0019	2017-07-28 15:15:00	0
0517-0019	2017-07-28 15:30:00	0
0517-0019	2017-07-28 15:45:00	0
0517-0019	2017-07-28 16:00:00	0
0517-0019	2017-07-28 16:15:00	0
0517-0019	2017-07-28 16:30:00	0
0517-0019	2017-07-28 16:45:00	0
0517-0019	2017-07-28 17:00:00	0
0517-0019	2017-07-28 17:15:00	0
0517-0019	2017-07-28 17:30:00	0
0517-0019	2017-07-28 17:45:00	0
0517-0019	2017-07-28 18:00:00	0
0517-0019	2017-07-28 18:15:00	0
0517-0019	2017-07-28 18:30:00	0
0517-0019	2017-07-28 18:45:00	0
0517-0019	2017-07-28 19:00:00	0
0517-0019	2017-07-28 19:15:00	0
0517-0019	2017-07-28 19:30:00	0
0517-0019	2017-07-28 19:45:00	0
0517-0019	2017-07-28 20:00:00	0
0517-0019	2017-07-28 20:15:00	0
0517-0019	2017-07-28 20:30:00	0
0517-0019	2017-07-28 20:45:00	0
0517-0019	2017-07-28 21:00:00	0
0517-0019	2017-07-28 21:15:00	0
0517-0019	2017-07-28 21:30:00	0
0517-0019	2017-07-28 21:45:00	0
0517-0019	2017-07-28 22:00:00	0
0517-0019	2017-07-28 22:15:00	0
0517-0019	2017-07-28 22:30:00	0
0517-0019	2017-07-28 22:45:00	0
0517-0019	2017-07-28 23:00:00	0
0517-0019	2017-07-28 23:15:00	0
0517-0019	2017-07-28 23:30:00	0
0517-0019	2017-07-28 23:45:00	0
0517-0019	2017-07-29 00:00:00	0
0517-0019	2017-07-29 00:15:00	0
0517-0019	2017-07-29 00:30:00	0
0517-0019	2017-07-29 00:45:00	0
0517-0019	2017-07-29 01:00:00	0
0517-0019	2017-07-29 01:15:00	0
0517-0019	2017-07-29 01:30:00	0
0517-0019	2017-07-29 01:45:00	0
0517-0019	2017-07-29 02:00:00	0
0517-0019	2017-07-29 02:15:00	0
0517-0019	2017-07-29 02:30:00	0
0517-0019	2017-07-29 02:45:00	0
0517-0019	2017-07-29 03:00:00	0
0517-0019	2017-07-29 03:15:00	0
0517-0019	2017-07-29 03:30:00	0
0517-0019	2017-07-29 03:45:00	0
0517-0019	2017-07-29 04:00:00	0
0517-0019	2017-07-29 04:15:00	0
0517-0019	2017-07-29 04:30:00	0
0517-0019	2017-07-29 04:45:00	0
0517-0019	2017-07-29 05:00:00	0
0517-0019	2017-07-29 05:15:00	0
0517-0019	2017-07-29 05:30:00	0
0517-0019	2017-07-29 05:45:00	0
0517-0019	2017-07-29 06:00:00	0
0517-0019	2017-07-29 06:15:00	0
0517-0019	2017-07-29 06:30:00	0
0517-0019	2017-07-29 06:45:00	0
0517-0019	2017-07-29 07:00:00	0
0517-0019	2017-07-29 07:15:00	11
0517-0019	2017-07-29 07:30:00	0
0517-0019	2017-07-29 07:45:00	371
0517-0019	2017-07-29 08:00:00	367
0517-0019	2017-07-29 08:15:00	646
0517-0019	2017-07-29 08:30:00	177
0517-0019	2017-07-29 08:45:00	254
0517-0019	2017-07-29 09:00:00	183
0517-0019	2017-07-29 09:15:00	364
0517-0019	2017-07-29 09:30:00	166
0517-0019	2017-07-29 09:45:00	389
0517-0019	2017-07-29 10:00:00	391
0517-0019	2017-07-29 10:15:00	18
0517-0019	2017-07-29 10:30:00	0
0517-0019	2017-07-29 10:45:00	19
0517-0019	2017-07-29 11:00:00	198
0517-0019	2017-07-29 11:15:00	0
0517-0019	2017-07-29 11:30:00	0
0517-0019	2017-07-29 11:45:00	0
0517-0019	2017-07-29 12:00:00	7
0517-0019	2017-07-29 12:15:00	4
0517-0019	2017-07-29 12:30:00	62
0517-0019	2017-07-29 12:45:00	532
0517-0019	2017-07-29 13:00:00	529
0517-0019	2017-07-29 13:15:00	235
0517-0019	2017-07-29 13:30:00	263
0517-0019	2017-07-29 13:45:00	61
0517-0019	2017-07-29 14:00:00	76
0517-0019	2017-07-29 14:15:00	111
0517-0019	2017-07-29 14:30:00	134
0517-0019	2017-07-29 14:45:00	113
0517-0019	2017-07-29 15:00:00	77
0517-0019	2017-07-29 15:15:00	124
0517-0019	2017-07-29 15:30:00	271
0517-0019	2017-07-29 15:45:00	82
0517-0019	2017-07-29 16:00:00	76
0517-0019	2017-07-29 16:15:00	7
0517-0019	2017-07-29 16:30:00	49
0517-0019	2017-07-29 16:45:00	11
0517-0019	2017-07-29 17:00:00	267
0517-0019	2017-07-29 17:15:00	188
0517-0019	2017-07-29 17:30:00	335
0517-0019	2017-07-29 17:45:00	111
0517-0019	2017-07-29 18:00:00	56
0517-0019	2017-07-29 18:15:00	19
0517-0019	2017-07-29 18:30:00	124
0517-0019	2017-07-29 18:45:00	216
0517-0019	2017-07-29 19:00:00	181
0517-0019	2017-07-29 19:15:00	429
0517-0019	2017-07-29 19:30:00	479
0517-0019	2017-07-29 19:45:00	396
0517-0019	2017-07-29 20:00:00	35
0517-0019	2017-07-29 20:15:00	10
0517-0019	2017-07-29 20:30:00	33
0517-0019	2017-07-29 20:45:00	41
0517-0019	2017-07-29 21:00:00	26
0517-0019	2017-07-29 21:15:00	0
0517-0019	2017-07-29 21:30:00	643
0517-0019	2017-07-29 21:45:00	472
0517-0019	2017-07-29 22:00:00	177
0517-0019	2017-07-29 22:15:00	85
0517-0019	2017-07-29 22:30:00	355
0517-0019	2017-07-29 22:45:00	913
0517-0019	2017-07-29 23:00:00	166
0517-0019	2017-07-29 23:15:00	86
0517-0019	2017-07-29 23:30:00	0
0517-0019	2017-07-29 23:45:00	0
0517-0019	2017-07-30 00:00:00	0
0517-0019	2017-07-30 00:15:00	6
0517-0019	2017-07-30 00:30:00	0
0517-0019	2017-07-30 00:45:00	0
0517-0019	2017-07-30 01:00:00	0
0517-0019	2017-07-30 01:15:00	0
0517-0019	2017-07-30 01:30:00	0
0517-0019	2017-07-30 01:45:00	0
0517-0019	2017-07-30 02:00:00	13
0517-0019	2017-07-30 02:15:00	0
0517-0019	2017-07-30 02:30:00	18
0517-0019	2017-07-30 02:45:00	5
0517-0019	2017-07-30 03:00:00	0
0517-0019	2017-07-30 03:15:00	0
0517-0019	2017-07-30 03:30:00	7
0517-0019	2017-07-30 03:45:00	0
0517-0019	2017-07-30 04:00:00	0
0517-0019	2017-07-30 04:15:00	0
0517-0019	2017-07-30 04:30:00	32
0517-0019	2017-07-30 04:45:00	15
0517-0019	2017-07-30 05:00:00	0
0517-0019	2017-07-30 05:15:00	0
0517-0019	2017-07-30 05:30:00	20
0517-0019	2017-07-30 05:45:00	0
0517-0019	2017-07-30 06:00:00	0
0517-0019	2017-07-30 06:15:00	15
0517-0019	2017-07-30 06:30:00	0
0517-0019	2017-07-30 06:45:00	27
0517-0019	2017-07-30 07:00:00	6
0517-0019	2017-07-30 07:15:00	0
0517-0019	2017-07-30 07:30:00	193
0517-0019	2017-07-30 07:45:00	335
0517-0019	2017-07-30 08:00:00	512
0517-0019	2017-07-30 08:15:00	563
0517-0019	2017-07-30 08:30:00	641
0517-0019	2017-07-30 08:45:00	404
0517-0019	2017-07-30 09:00:00	389
0517-0019	2017-07-30 09:15:00	114
0517-0019	2017-07-30 09:30:00	458
0517-0019	2017-07-30 09:45:00	225
0517-0019	2017-07-30 10:00:00	657
0517-0019	2017-07-30 10:15:00	143
0517-0019	2017-07-30 10:30:00	676
0517-0019	2017-07-30 10:45:00	1238
0517-0019	2017-07-30 11:00:00	375
0517-0019	2017-07-30 11:15:00	608
0517-0019	2017-07-30 11:30:00	692
0517-0019	2017-07-30 11:45:00	1043
0517-0019	2017-07-30 12:00:00	1191
0517-0019	2017-07-30 12:15:00	0
0517-0019	2017-07-30 12:30:00	76
0517-0019	2017-07-30 12:45:00	636
0517-0019	2017-07-30 13:00:00	274
0517-0019	2017-07-30 13:15:00	148
0517-0019	2017-07-30 13:30:00	126
0517-0019	2017-07-30 13:45:00	313
0517-0019	2017-07-30 14:00:00	58
0517-0019	2017-07-30 14:15:00	488
0517-0019	2017-07-30 14:30:00	325
0517-0019	2017-07-30 14:45:00	286
0517-0019	2017-07-30 15:00:00	532
0517-0019	2017-07-30 15:15:00	47
0517-0019	2017-07-30 15:30:00	38
0517-0019	2017-07-30 15:45:00	80
0517-0019	2017-07-30 16:00:00	127
0517-0019	2017-07-30 16:15:00	320
0517-0019	2017-07-30 16:30:00	167
0517-0019	2017-07-30 16:45:00	88
0517-0019	2017-07-30 17:00:00	6
0517-0019	2017-07-30 17:15:00	69
0517-0019	2017-07-30 17:30:00	38
0517-0019	2017-07-30 17:45:00	0
0517-0019	2017-07-30 18:00:00	0
0517-0019	2017-07-30 18:15:00	221
0517-0019	2017-07-30 18:30:00	361
0517-0019	2017-07-30 18:45:00	191
0517-0019	2017-07-30 19:00:00	59
0517-0019	2017-07-30 19:15:00	337
0517-0019	2017-07-30 19:30:00	17
0517-0019	2017-07-30 19:45:00	92
0517-0019	2017-07-30 20:00:00	304
0517-0019	2017-07-30 20:15:00	120
0517-0019	2017-07-30 20:30:00	176
0517-0019	2017-07-30 20:45:00	204
0517-0019	2017-07-30 21:00:00	223
0517-0019	2017-07-30 21:15:00	285
0517-0019	2017-07-30 21:30:00	133
0517-0019	2017-07-30 21:45:00	217
0517-0019	2017-07-30 22:00:00	39
0517-0019	2017-07-30 22:15:00	0
0517-0019	2017-07-30 22:30:00	0
0517-0019	2017-07-30 22:45:00	0
0517-0019	2017-07-30 23:00:00	0
0517-0019	2017-07-30 23:15:00	0
0517-0019	2017-07-30 23:30:00	0
0517-0019	2017-07-30 23:45:00	28
0517-0019	2017-07-31 00:00:00	0
0517-0019	2017-07-31 00:15:00	0
0517-0019	2017-07-31 00:30:00	0
0517-0019	2017-07-31 00:45:00	0
0517-0019	2017-07-31 01:00:00	0
0517-0019	2017-07-31 01:15:00	0
0517-0019	2017-07-31 01:30:00	0
0517-0019	2017-07-31 01:45:00	0
0517-0019	2017-07-31 02:00:00	0
0517-0019	2017-07-31 02:15:00	12
0517-0019	2017-07-31 02:30:00	10
0517-0019	2017-07-31 02:45:00	0
0517-0019	2017-07-31 03:00:00	0
0517-0019	2017-07-31 03:15:00	0
0517-0019	2017-07-31 03:30:00	8
0517-0019	2017-07-31 03:45:00	0
0517-0019	2017-07-31 04:00:00	0
0517-0019	2017-07-31 04:15:00	0
0517-0019	2017-07-31 04:30:00	0
0517-0019	2017-07-31 04:45:00	19
0517-0019	2017-07-31 05:00:00	0
0517-0019	2017-07-31 05:15:00	12
0517-0019	2017-07-31 05:30:00	0
0517-0019	2017-07-31 05:45:00	4
0517-0019	2017-07-31 06:00:00	0
0517-0019	2017-07-31 06:15:00	0
0517-0019	2017-07-31 06:30:00	0
0517-0019	2017-07-31 06:45:00	0
0517-0019	2017-07-31 07:00:00	34
0517-0019	2017-07-31 07:15:00	0
0517-0019	2017-07-31 07:30:00	0
0517-0019	2017-07-31 07:45:00	0
0517-0019	2017-07-31 08:00:00	318
0517-0019	2017-07-31 08:15:00	595
0517-0019	2017-07-31 08:30:00	438
0517-0019	2017-07-31 08:45:00	342
0517-0019	2017-07-31 09:00:00	328
0517-0019	2017-07-31 09:15:00	608
0517-0019	2017-07-31 09:30:00	70
0517-0019	2017-07-31 09:45:00	0
0517-0019	2017-07-31 10:00:00	6
0517-0019	2017-07-31 10:15:00	0
0517-0019	2017-07-31 10:30:00	23
0517-0019	2017-07-31 10:45:00	50
0517-0019	2017-07-31 11:00:00	24
0517-0019	2017-07-31 11:15:00	112
0517-0019	2017-07-31 11:30:00	11
0517-0019	2017-07-31 11:45:00	36
0517-0019	2017-07-31 12:00:00	316
0517-0019	2017-07-31 12:15:00	168
0517-0019	2017-07-31 12:30:00	75
0517-0019	2017-07-31 12:45:00	16
0517-0019	2017-07-31 13:00:00	31
0517-0019	2017-07-31 13:15:00	0
0517-0019	2017-07-31 13:30:00	28
0517-0019	2017-07-31 13:45:00	18
0517-0019	2017-07-31 14:00:00	125
0517-0019	2017-07-31 14:15:00	401
0517-0019	2017-07-31 14:30:00	0
0517-0019	2017-07-31 14:45:00	0
0517-0019	2017-07-31 15:00:00	27
0517-0019	2017-07-31 15:15:00	60
0517-0019	2017-07-31 15:30:00	31
0517-0019	2017-07-31 15:45:00	12
0517-0019	2017-07-31 16:00:00	101
0517-0019	2017-07-31 16:15:00	38
0517-0019	2017-07-31 16:30:00	79
0517-0019	2017-07-31 16:45:00	117
0517-0019	2017-07-31 17:00:00	16
0517-0019	2017-07-31 17:15:00	0
0517-0019	2017-07-31 17:30:00	0
0517-0019	2017-07-31 17:45:00	22
0517-0019	2017-07-31 18:00:00	12
0517-0019	2017-07-31 18:15:00	832
0517-0019	2017-07-31 18:30:00	632
0517-0019	2017-07-31 18:45:00	637
0517-0019	2017-07-31 19:00:00	192
0517-0019	2017-07-31 19:15:00	5
0517-0019	2017-07-31 19:30:00	0
0517-0019	2017-07-31 19:45:00	30
0517-0019	2017-07-31 20:00:00	0
0517-0019	2017-07-31 20:15:00	9
0517-0019	2017-07-31 20:30:00	12
0517-0019	2017-07-31 20:45:00	7
0517-0019	2017-07-31 21:00:00	144
0517-0019	2017-07-31 21:15:00	0
0517-0019	2017-07-31 21:30:00	0
0517-0019	2017-07-31 21:45:00	0
0517-0019	2017-07-31 22:00:00	1399
0517-0019	2017-07-31 22:15:00	157
0517-0019	2017-07-31 22:30:00	56
0517-0019	2017-07-31 22:45:00	404
0517-0019	2017-07-31 23:00:00	0
0517-0019	2017-07-31 23:15:00	0
0517-0019	2017-07-31 23:30:00	0
0517-0019	2017-07-31 23:45:00	0
0517-0019	2017-08-01 00:00:00	0
0517-0019	2017-08-01 00:15:00	0
0517-0019	2017-08-01 00:30:00	149
0517-0019	2017-08-01 00:45:00	0
0517-0019	2017-08-01 01:00:00	189
0517-0019	2017-08-01 01:15:00	0
0517-0019	2017-08-01 01:30:00	0
0517-0019	2017-08-01 01:45:00	0
0517-0019	2017-08-01 02:00:00	0
0517-0019	2017-08-01 02:15:00	0
0517-0019	2017-08-01 02:30:00	0
0517-0019	2017-08-01 02:45:00	0
0517-0019	2017-08-01 03:00:00	0
0517-0019	2017-08-01 03:15:00	0
0517-0019	2017-08-01 03:30:00	0
0517-0019	2017-08-01 03:45:00	0
0517-0019	2017-08-01 04:00:00	6
0517-0019	2017-08-01 04:15:00	0
0517-0019	2017-08-01 04:30:00	0
0517-0019	2017-08-01 04:45:00	0
0517-0019	2017-08-01 05:00:00	31
0517-0019	2017-08-01 05:15:00	7
0517-0019	2017-08-01 05:30:00	26
0517-0019	2017-08-01 05:45:00	0
0517-0019	2017-08-01 06:00:00	7
0517-0019	2017-08-01 06:15:00	0
0517-0019	2017-08-01 06:30:00	10
0517-0019	2017-08-01 06:45:00	15
0517-0019	2017-08-01 07:00:00	9
0517-0019	2017-08-01 07:15:00	52
0517-0019	2017-08-01 07:30:00	0
0517-0019	2017-08-01 07:45:00	0
0517-0019	2017-08-01 08:00:00	0
0517-0019	2017-08-01 08:15:00	300
0517-0019	2017-08-01 08:30:00	318
0517-0019	2017-08-01 08:45:00	319
0517-0019	2017-08-01 09:00:00	610
0517-0019	2017-08-01 09:15:00	62
0517-0019	2017-08-01 09:30:00	11
0517-0019	2017-08-01 09:45:00	27
0517-0019	2017-08-01 10:00:00	8
0517-0019	2017-08-01 10:15:00	0
0517-0019	2017-08-01 10:30:00	27
0517-0019	2017-08-01 10:45:00	258
0517-0019	2017-08-01 11:00:00	170
0517-0019	2017-08-01 11:15:00	4
0517-0019	2017-08-01 11:30:00	245
0517-0019	2017-08-01 11:45:00	0
0517-0019	2017-08-01 12:00:00	0
0517-0019	2017-08-01 12:15:00	670
0517-0019	2017-08-01 12:30:00	22
0517-0019	2017-08-01 12:45:00	25
0517-0019	2017-08-01 13:00:00	16
0517-0019	2017-08-01 13:15:00	48
0517-0019	2017-08-01 13:30:00	957
0517-0019	2017-08-01 13:45:00	209
0517-0019	2017-08-01 14:00:00	0
0517-0019	2017-08-01 14:15:00	0
0517-0019	2017-08-01 14:30:00	0
0517-0019	2017-08-01 14:45:00	0
0517-0019	2017-08-01 15:00:00	16
0517-0019	2017-08-01 15:15:00	25
0517-0019	2017-08-01 15:30:00	242
0517-0019	2017-08-01 15:45:00	9
0517-0019	2017-08-01 16:00:00	4
0517-0019	2017-08-01 16:15:00	45
0517-0019	2017-08-01 16:30:00	481
0517-0019	2017-08-01 16:45:00	142
0517-0019	2017-08-01 17:00:00	38
0517-0019	2017-08-01 17:15:00	8
0517-0019	2017-08-01 17:30:00	0
0517-0019	2017-08-01 17:45:00	75
0517-0019	2017-08-01 18:00:00	97
0517-0019	2017-08-01 18:15:00	78
0517-0019	2017-08-01 18:30:00	432
0517-0019	2017-08-01 18:45:00	887
0517-0019	2017-08-01 19:00:00	307
0517-0019	2017-08-01 19:15:00	56
0517-0019	2017-08-01 19:30:00	516
0517-0019	2017-08-01 19:45:00	227
0517-0019	2017-08-01 20:00:00	572
0517-0019	2017-08-01 20:15:00	515
0517-0019	2017-08-01 20:30:00	130
0517-0019	2017-08-01 20:45:00	253
0517-0019	2017-08-01 21:00:00	34
0517-0019	2017-08-01 21:15:00	78
0517-0019	2017-08-01 21:30:00	0
0517-0019	2017-08-01 21:45:00	0
0517-0019	2017-08-01 22:00:00	0
0517-0019	2017-08-01 22:15:00	8
0517-0019	2017-08-01 22:30:00	147
0517-0019	2017-08-01 22:45:00	0
0517-0019	2017-08-01 23:00:00	0
0517-0019	2017-08-01 23:15:00	0
0517-0019	2017-08-01 23:30:00	0
0517-0019	2017-08-01 23:45:00	0
0517-0019	2017-08-02 00:00:00	0
0517-0019	2017-08-02 00:15:00	0
0517-0019	2017-08-02 00:30:00	0
0517-0019	2017-08-02 00:45:00	0
0517-0019	2017-08-02 01:00:00	0
0517-0019	2017-08-02 01:15:00	0
0517-0019	2017-08-02 01:30:00	0
0517-0019	2017-08-02 01:45:00	0
0517-0019	2017-08-02 02:00:00	14
0517-0019	2017-08-02 02:15:00	0
0517-0019	2017-08-02 02:30:00	19
0517-0019	2017-08-02 02:45:00	0
0517-0019	2017-08-02 03:00:00	0
0517-0019	2017-08-02 03:15:00	0
0517-0019	2017-08-02 03:30:00	0
0517-0019	2017-08-02 03:45:00	0
0517-0019	2017-08-02 04:00:00	0
0517-0019	2017-08-02 04:15:00	0
0517-0019	2017-08-02 04:30:00	0
0517-0019	2017-08-02 04:45:00	0
0517-0019	2017-08-02 05:00:00	0
0517-0019	2017-08-02 05:15:00	13
0517-0019	2017-08-02 05:30:00	13
0517-0019	2017-08-02 05:45:00	0
0517-0019	2017-08-02 06:00:00	0
0517-0019	2017-08-02 06:15:00	10
0517-0019	2017-08-02 06:30:00	0
0517-0019	2017-08-02 06:45:00	7
0517-0019	2017-08-02 07:00:00	4
0517-0019	2017-08-02 07:15:00	189
0517-0019	2017-08-02 07:30:00	466
0517-0019	2017-08-02 07:45:00	62
0517-0019	2017-08-02 08:00:00	74
0517-0019	2017-08-02 08:15:00	407
0517-0019	2017-08-02 08:30:00	508
0517-0019	2017-08-02 08:45:00	159
0517-0019	2017-08-02 09:00:00	326
0517-0019	2017-08-02 09:15:00	971
0517-0019	2017-08-02 09:30:00	140
0517-0019	2017-08-02 09:45:00	13
0517-0019	2017-08-02 10:00:00	191
0517-0019	2017-08-02 10:15:00	0
0517-0019	2017-08-02 10:30:00	0
0517-0019	2017-08-02 10:45:00	17
0517-0019	2017-08-02 11:00:00	26
0517-0019	2017-08-02 11:15:00	439
0517-0019	2017-08-02 11:30:00	0
0517-0019	2017-08-02 11:45:00	0
0517-0019	2017-08-02 12:00:00	9
0517-0019	2017-08-02 12:15:00	766
0517-0019	2017-08-02 12:30:00	540
0517-0019	2017-08-02 12:45:00	271
0517-0019	2017-08-02 13:00:00	0
0517-0019	2017-08-02 13:15:00	4
0517-0019	2017-08-02 13:30:00	296
0517-0019	2017-08-02 13:45:00	42
0517-0019	2017-08-02 14:00:00	26
0517-0019	2017-08-02 14:15:00	27
0517-0019	2017-08-02 14:30:00	10
0517-0019	2017-08-02 14:45:00	0
0517-0019	2017-08-02 15:00:00	4
0517-0019	2017-08-02 15:15:00	323
0517-0019	2017-08-02 15:30:00	120
0517-0019	2017-08-02 15:45:00	10
0517-0019	2017-08-02 16:00:00	21
0517-0019	2017-08-02 16:15:00	337
0517-0019	2017-08-02 16:30:00	6
0517-0019	2017-08-02 16:45:00	0
0517-0019	2017-08-02 17:00:00	335
0517-0019	2017-08-02 17:15:00	170
0517-0019	2017-08-02 17:30:00	33
0517-0019	2017-08-02 17:45:00	29
0517-0019	2017-08-02 18:00:00	807
0517-0019	2017-08-02 18:15:00	580
0517-0019	2017-08-02 18:30:00	930
0517-0019	2017-08-02 18:45:00	229
0517-0019	2017-08-02 19:00:00	0
0517-0019	2017-08-02 19:15:00	0
0517-0019	2017-08-02 19:30:00	0
0517-0019	2017-08-02 19:45:00	0
0517-0019	2017-08-02 20:00:00	0
0517-0019	2017-08-02 20:15:00	262
0517-0019	2017-08-02 20:30:00	25
0517-0019	2017-08-02 20:45:00	15
0517-0019	2017-08-02 21:00:00	0
0517-0019	2017-08-02 21:15:00	0
0517-0019	2017-08-02 21:30:00	4
0517-0019	2017-08-02 21:45:00	306
0517-0019	2017-08-02 22:00:00	1209
0517-0019	2017-08-02 22:15:00	21
0517-0019	2017-08-02 22:30:00	23
0517-0019	2017-08-02 22:45:00	353
0517-0019	2017-08-02 23:00:00	14
0517-0019	2017-08-02 23:15:00	0
0517-0019	2017-08-02 23:30:00	0
0517-0019	2017-08-02 23:45:00	0
