## Supplementary Data 2 for "Digital phenotyping by consumer wearables identifies sleep-associated markers of cardiovascular disease risk and biological aging": ActivityTable_0517-0026-NHC.tsv

0517-0026	2017-06-22 00:00:00	0
0517-0026	2017-06-22 00:15:00	0
0517-0026	2017-06-22 00:30:00	0
0517-0026	2017-06-22 00:45:00	0
0517-0026	2017-06-22 01:00:00	0
0517-0026	2017-06-22 01:15:00	0
0517-0026	2017-06-22 01:30:00	0
0517-0026	2017-06-22 01:45:00	0
0517-0026	2017-06-22 02:00:00	0
0517-0026	2017-06-22 02:15:00	0
0517-0026	2017-06-22 02:30:00	0
0517-0026	2017-06-22 02:45:00	0
0517-0026	2017-06-22 03:00:00	0
0517-0026	2017-06-22 03:15:00	0
0517-0026	2017-06-22 03:30:00	0
0517-0026	2017-06-22 03:45:00	0
0517-0026	2017-06-22 04:00:00	0
0517-0026	2017-06-22 04:15:00	0
0517-0026	2017-06-22 04:30:00	0
0517-0026	2017-06-22 04:45:00	0
0517-0026	2017-06-22 05:00:00	0
0517-0026	2017-06-22 05:15:00	0
0517-0026	2017-06-22 05:30:00	0
0517-0026	2017-06-22 05:45:00	0
0517-0026	2017-06-22 06:00:00	0
0517-0026	2017-06-22 06:15:00	0
0517-0026	2017-06-22 06:30:00	0
0517-0026	2017-06-22 06:45:00	0
0517-0026	2017-06-22 07:00:00	0
0517-0026	2017-06-22 07:15:00	0
0517-0026	2017-06-22 07:30:00	0
0517-0026	2017-06-22 07:45:00	0
0517-0026	2017-06-22 08:00:00	0
0517-0026	2017-06-22 08:15:00	0
0517-0026	2017-06-22 08:30:00	0
0517-0026	2017-06-22 08:45:00	0
0517-0026	2017-06-22 09:00:00	0
0517-0026	2017-06-22 09:15:00	0
0517-0026	2017-06-22 09:30:00	0
0517-0026	2017-06-22 09:45:00	72
0517-0026	2017-06-22 10:00:00	0
0517-0026	2017-06-22 10:15:00	0
0517-0026	2017-06-22 10:30:00	5
0517-0026	2017-06-22 10:45:00	78
0517-0026	2017-06-22 11:00:00	0
0517-0026	2017-06-22 11:15:00	0
0517-0026	2017-06-22 11:30:00	0
0517-0026	2017-06-22 11:45:00	80
0517-0026	2017-06-22 12:00:00	786
0517-0026	2017-06-22 12:15:00	295
0517-0026	2017-06-22 12:30:00	9
0517-0026	2017-06-22 12:45:00	120
0517-0026	2017-06-22 13:00:00	375
0517-0026	2017-06-22 13:15:00	67
0517-0026	2017-06-22 13:30:00	46
0517-0026	2017-06-22 13:45:00	140
0517-0026	2017-06-22 14:00:00	8
0517-0026	2017-06-22 14:15:00	189
0517-0026	2017-06-22 14:30:00	267
0517-0026	2017-06-22 14:45:00	399
0517-0026	2017-06-22 15:00:00	570
0517-0026	2017-06-22 15:15:00	543
0517-0026	2017-06-22 15:30:00	731
0517-0026	2017-06-22 15:45:00	525
0517-0026	2017-06-22 16:00:00	593
0517-0026	2017-06-22 16:15:00	284
0517-0026	2017-06-22 16:30:00	5
0517-0026	2017-06-22 16:45:00	311
0517-0026	2017-06-22 17:00:00	8
0517-0026	2017-06-22 17:15:00	49
0517-0026	2017-06-22 17:30:00	18
0517-0026	2017-06-22 17:45:00	4
0517-0026	2017-06-22 18:00:00	0
0517-0026	2017-06-22 18:15:00	55
0517-0026	2017-06-22 18:30:00	92
0517-0026	2017-06-22 18:45:00	105
0517-0026	2017-06-22 19:00:00	90
0517-0026	2017-06-22 19:15:00	62
0517-0026	2017-06-22 19:30:00	214
0517-0026	2017-06-22 19:45:00	162
0517-0026	2017-06-22 20:00:00	62
0517-0026	2017-06-22 20:15:00	57
0517-0026	2017-06-22 20:30:00	81
0517-0026	2017-06-22 20:45:00	82
0517-0026	2017-06-22 21:00:00	83
0517-0026	2017-06-22 21:15:00	20
0517-0026	2017-06-22 21:30:00	0
0517-0026	2017-06-22 21:45:00	16
0517-0026	2017-06-22 22:00:00	0
0517-0026	2017-06-22 22:15:00	48
0517-0026	2017-06-22 22:30:00	13
0517-0026	2017-06-22 22:45:00	46
0517-0026	2017-06-22 23:00:00	42
0517-0026	2017-06-22 23:15:00	0
0517-0026	2017-06-22 23:30:00	32
0517-0026	2017-06-22 23:45:00	7
0517-0026	2017-06-23 00:00:00	25
0517-0026	2017-06-23 00:15:00	8
0517-0026	2017-06-23 00:30:00	0
0517-0026	2017-06-23 00:45:00	20
0517-0026	2017-06-23 01:00:00	0
0517-0026	2017-06-23 01:15:00	0
0517-0026	2017-06-23 01:30:00	0
0517-0026	2017-06-23 01:45:00	0
0517-0026	2017-06-23 02:00:00	0
0517-0026	2017-06-23 02:15:00	298
0517-0026	2017-06-23 02:30:00	9
0517-0026	2017-06-23 02:45:00	0
0517-0026	2017-06-23 03:00:00	14
0517-0026	2017-06-23 03:15:00	39
0517-0026	2017-06-23 03:30:00	0
0517-0026	2017-06-23 03:45:00	0
0517-0026	2017-06-23 04:00:00	0
0517-0026	2017-06-23 04:15:00	0
0517-0026	2017-06-23 04:30:00	0
0517-0026	2017-06-23 04:45:00	0
0517-0026	2017-06-23 05:00:00	0
0517-0026	2017-06-23 05:15:00	0
0517-0026	2017-06-23 05:30:00	0
0517-0026	2017-06-23 05:45:00	0
0517-0026	2017-06-23 06:00:00	0
0517-0026	2017-06-23 06:15:00	0
0517-0026	2017-06-23 06:30:00	0
0517-0026	2017-06-23 06:45:00	0
0517-0026	2017-06-23 07:00:00	0
0517-0026	2017-06-23 07:15:00	56
0517-0026	2017-06-23 07:30:00	78
0517-0026	2017-06-23 07:45:00	84
0517-0026	2017-06-23 08:00:00	67
0517-0026	2017-06-23 08:15:00	88
0517-0026	2017-06-23 08:30:00	315
0517-0026	2017-06-23 08:45:00	178
0517-0026	2017-06-23 09:00:00	7
0517-0026	2017-06-23 09:15:00	218
0517-0026	2017-06-23 09:30:00	190
0517-0026	2017-06-23 09:45:00	612
0517-0026	2017-06-23 10:00:00	47
0517-0026	2017-06-23 10:15:00	0
0517-0026	2017-06-23 10:30:00	28
0517-0026	2017-06-23 10:45:00	27
0517-0026	2017-06-23 11:00:00	0
0517-0026	2017-06-23 11:15:00	204
0517-0026	2017-06-23 11:30:00	85
0517-0026	2017-06-23 11:45:00	203
0517-0026	2017-06-23 12:00:00	261
0517-0026	2017-06-23 12:15:00	40
0517-0026	2017-06-23 12:30:00	246
0517-0026	2017-06-23 12:45:00	0
0517-0026	2017-06-23 13:00:00	0
0517-0026	2017-06-23 13:15:00	17
0517-0026	2017-06-23 13:30:00	84
0517-0026	2017-06-23 13:45:00	15
0517-0026	2017-06-23 14:00:00	74
0517-0026	2017-06-23 14:15:00	67
0517-0026	2017-06-23 14:30:00	33
0517-0026	2017-06-23 14:45:00	24
0517-0026	2017-06-23 15:00:00	43
0517-0026	2017-06-23 15:15:00	0
0517-0026	2017-06-23 15:30:00	0
0517-0026	2017-06-23 15:45:00	0
0517-0026	2017-06-23 16:00:00	32
0517-0026	2017-06-23 16:15:00	0
0517-0026	2017-06-23 16:30:00	16
0517-0026	2017-06-23 16:45:00	74
0517-0026	2017-06-23 17:00:00	61
0517-0026	2017-06-23 17:15:00	10
0517-0026	2017-06-23 17:30:00	57
0517-0026	2017-06-23 17:45:00	111
0517-0026	2017-06-23 18:00:00	94
0517-0026	2017-06-23 18:15:00	243
0517-0026	2017-06-23 18:30:00	24
0517-0026	2017-06-23 18:45:00	79
0517-0026	2017-06-23 19:00:00	34
0517-0026	2017-06-23 19:15:00	75
0517-0026	2017-06-23 19:30:00	782
0517-0026	2017-06-23 19:45:00	200
0517-0026	2017-06-23 20:00:00	413
0517-0026	2017-06-23 20:15:00	10
0517-0026	2017-06-23 20:30:00	79
0517-0026	2017-06-23 20:45:00	260
0517-0026	2017-06-23 21:00:00	4
0517-0026	2017-06-23 21:15:00	0
0517-0026	2017-06-23 21:30:00	132
0517-0026	2017-06-23 21:45:00	8
0517-0026	2017-06-23 22:00:00	10
0517-0026	2017-06-23 22:15:00	9
0517-0026	2017-06-23 22:30:00	78
0517-0026	2017-06-23 22:45:00	0
0517-0026	2017-06-23 23:00:00	0
0517-0026	2017-06-23 23:15:00	8
0517-0026	2017-06-23 23:30:00	0
0517-0026	2017-06-23 23:45:00	0
0517-0026	2017-06-24 00:00:00	0
0517-0026	2017-06-24 00:15:00	0
0517-0026	2017-06-24 00:30:00	0
0517-0026	2017-06-24 00:45:00	0
0517-0026	2017-06-24 01:00:00	0
0517-0026	2017-06-24 01:15:00	0
0517-0026	2017-06-24 01:30:00	0
0517-0026	2017-06-24 01:45:00	0
0517-0026	2017-06-24 02:00:00	0
0517-0026	2017-06-24 02:15:00	0
0517-0026	2017-06-24 02:30:00	0
0517-0026	2017-06-24 02:45:00	0
0517-0026	2017-06-24 03:00:00	0
0517-0026	2017-06-24 03:15:00	0
0517-0026	2017-06-24 03:30:00	10
0517-0026	2017-06-24 03:45:00	0
0517-0026	2017-06-24 04:00:00	0
0517-0026	2017-06-24 04:15:00	120
0517-0026	2017-06-24 04:30:00	33
0517-0026	2017-06-24 04:45:00	6
0517-0026	2017-06-24 05:00:00	18
0517-0026	2017-06-24 05:15:00	0
0517-0026	2017-06-24 05:30:00	0
0517-0026	2017-06-24 05:45:00	0
0517-0026	2017-06-24 06:00:00	0
0517-0026	2017-06-24 06:15:00	0
0517-0026	2017-06-24 06:30:00	0
0517-0026	2017-06-24 06:45:00	0
0517-0026	2017-06-24 07:00:00	0
0517-0026	2017-06-24 07:15:00	0
0517-0026	2017-06-24 07:30:00	0
0517-0026	2017-06-24 07:45:00	0
0517-0026	2017-06-24 08:00:00	49
0517-0026	2017-06-24 08:15:00	13
0517-0026	2017-06-24 08:30:00	0
0517-0026	2017-06-24 08:45:00	108
0517-0026	2017-06-24 09:00:00	480
0517-0026	2017-06-24 09:15:00	444
0517-0026	2017-06-24 09:30:00	336
0517-0026	2017-06-24 09:45:00	1074
0517-0026	2017-06-24 10:00:00	1067
0517-0026	2017-06-24 10:15:00	824
0517-0026	2017-06-24 10:30:00	491
0517-0026	2017-06-24 10:45:00	8
0517-0026	2017-06-24 11:00:00	229
0517-0026	2017-06-24 11:15:00	348
0517-0026	2017-06-24 11:30:00	579
0517-0026	2017-06-24 11:45:00	683
0517-0026	2017-06-24 12:00:00	134
0517-0026	2017-06-24 12:15:00	34
0517-0026	2017-06-24 12:30:00	251
0517-0026	2017-06-24 12:45:00	276
0517-0026	2017-06-24 13:00:00	292
0517-0026	2017-06-24 13:15:00	211
0517-0026	2017-06-24 13:30:00	257
0517-0026	2017-06-24 13:45:00	297
0517-0026	2017-06-24 14:00:00	142
0517-0026	2017-06-24 14:15:00	27
0517-0026	2017-06-24 14:30:00	44
0517-0026	2017-06-24 14:45:00	110
0517-0026	2017-06-24 15:00:00	161
0517-0026	2017-06-24 15:15:00	0
0517-0026	2017-06-24 15:30:00	411
0517-0026	2017-06-24 15:45:00	297
0517-0026	2017-06-24 16:00:00	332
0517-0026	2017-06-24 16:15:00	26
0517-0026	2017-06-24 16:30:00	90
0517-0026	2017-06-24 16:45:00	70
0517-0026	2017-06-24 17:00:00	733
0517-0026	2017-06-24 17:15:00	78
0517-0026	2017-06-24 17:30:00	27
0517-0026	2017-06-24 17:45:00	359
0517-0026	2017-06-24 18:00:00	53
0517-0026	2017-06-24 18:15:00	144
0517-0026	2017-06-24 18:30:00	88
0517-0026	2017-06-24 18:45:00	0
0517-0026	2017-06-24 19:00:00	390
0517-0026	2017-06-24 19:15:00	261
0517-0026	2017-06-24 19:30:00	0
0517-0026	2017-06-24 19:45:00	37
0517-0026	2017-06-24 20:00:00	448
0517-0026	2017-06-24 20:15:00	327
0517-0026	2017-06-24 20:30:00	21
0517-0026	2017-06-24 20:45:00	501
0517-0026	2017-06-24 21:00:00	27
0517-0026	2017-06-24 21:15:00	344
0517-0026	2017-06-24 21:30:00	79
0517-0026	2017-06-24 21:45:00	0
0517-0026	2017-06-24 22:00:00	54
0517-0026	2017-06-24 22:15:00	8
0517-0026	2017-06-24 22:30:00	35
0517-0026	2017-06-24 22:45:00	0
0517-0026	2017-06-24 23:00:00	9
0517-0026	2017-06-24 23:15:00	13
0517-0026	2017-06-24 23:30:00	11
0517-0026	2017-06-24 23:45:00	0
0517-0026	2017-06-25 00:00:00	0
0517-0026	2017-06-25 00:15:00	8
0517-0026	2017-06-25 00:30:00	0
0517-0026	2017-06-25 00:45:00	18
0517-0026	2017-06-25 01:00:00	41
0517-0026	2017-06-25 01:15:00	28
0517-0026	2017-06-25 01:30:00	50
0517-0026	2017-06-25 01:45:00	0
0517-0026	2017-06-25 02:00:00	0
0517-0026	2017-06-25 02:15:00	0
0517-0026	2017-06-25 02:30:00	0
0517-0026	2017-06-25 02:45:00	0
0517-0026	2017-06-25 03:00:00	0
0517-0026	2017-06-25 03:15:00	4
0517-0026	2017-06-25 03:30:00	0
0517-0026	2017-06-25 03:45:00	0
0517-0026	2017-06-25 04:00:00	0
0517-0026	2017-06-25 04:15:00	0
0517-0026	2017-06-25 04:30:00	0
0517-0026	2017-06-25 04:45:00	0
0517-0026	2017-06-25 05:00:00	0
0517-0026	2017-06-25 05:15:00	0
0517-0026	2017-06-25 05:30:00	0
0517-0026	2017-06-25 05:45:00	10
0517-0026	2017-06-25 06:00:00	8
0517-0026	2017-06-25 06:15:00	0
0517-0026	2017-06-25 06:30:00	0
0517-0026	2017-06-25 06:45:00	0
0517-0026	2017-06-25 07:00:00	0
0517-0026	2017-06-25 07:15:00	0
0517-0026	2017-06-25 07:30:00	0
0517-0026	2017-06-25 07:45:00	0
0517-0026	2017-06-25 08:00:00	0
0517-0026	2017-06-25 08:15:00	0
0517-0026	2017-06-25 08:30:00	0
0517-0026	2017-06-25 08:45:00	7
0517-0026	2017-06-25 09:00:00	64
0517-0026	2017-06-25 09:15:00	276
0517-0026	2017-06-25 09:30:00	64
0517-0026	2017-06-25 09:45:00	17
0517-0026	2017-06-25 10:00:00	0
0517-0026	2017-06-25 10:15:00	92
0517-0026	2017-06-25 10:30:00	376
0517-0026	2017-06-25 10:45:00	182
0517-0026	2017-06-25 11:00:00	0
0517-0026	2017-06-25 11:15:00	725
0517-0026	2017-06-25 11:30:00	880
0517-0026	2017-06-25 11:45:00	191
0517-0026	2017-06-25 12:00:00	171
0517-0026	2017-06-25 12:15:00	0
0517-0026	2017-06-25 12:30:00	181
0517-0026	2017-06-25 12:45:00	204
0517-0026	2017-06-25 13:00:00	307
0517-0026	2017-06-25 13:15:00	42
0517-0026	2017-06-25 13:30:00	77
0517-0026	2017-06-25 13:45:00	484
0517-0026	2017-06-25 14:00:00	87
0517-0026	2017-06-25 14:15:00	276
0517-0026	2017-06-25 14:30:00	34
0517-0026	2017-06-25 14:45:00	9
0517-0026	2017-06-25 15:00:00	156
0517-0026	2017-06-25 15:15:00	254
0517-0026	2017-06-25 15:30:00	342
0517-0026	2017-06-25 15:45:00	378
0517-0026	2017-06-25 16:00:00	1168
0517-0026	2017-06-25 16:15:00	522
0517-0026	2017-06-25 16:30:00	554
0517-0026	2017-06-25 16:45:00	583
0517-0026	2017-06-25 17:00:00	437
0517-0026	2017-06-25 17:15:00	416
0517-0026	2017-06-25 17:30:00	675
0517-0026	2017-06-25 17:45:00	602
0517-0026	2017-06-25 18:00:00	320
0517-0026	2017-06-25 18:15:00	313
0517-0026	2017-06-25 18:30:00	319
0517-0026	2017-06-25 18:45:00	752
0517-0026	2017-06-25 19:00:00	470
0517-0026	2017-06-25 19:15:00	335
0517-0026	2017-06-25 19:30:00	1111
0517-0026	2017-06-25 19:45:00	712
0517-0026	2017-06-25 20:00:00	957
0517-0026	2017-06-25 20:15:00	105
0517-0026	2017-06-25 20:30:00	0
0517-0026	2017-06-25 20:45:00	39
0517-0026	2017-06-25 21:00:00	8
0517-0026	2017-06-25 21:15:00	0
0517-0026	2017-06-25 21:30:00	134
0517-0026	2017-06-25 21:45:00	88
0517-0026	2017-06-25 22:00:00	143
0517-0026	2017-06-25 22:15:00	70
0517-0026	2017-06-25 22:30:00	132
0517-0026	2017-06-25 22:45:00	123
0517-0026	2017-06-25 23:00:00	149
0517-0026	2017-06-25 23:15:00	102
0517-0026	2017-06-25 23:30:00	60
0517-0026	2017-06-25 23:45:00	0
0517-0026	2017-06-26 00:00:00	8
0517-0026	2017-06-26 00:15:00	6
0517-0026	2017-06-26 00:30:00	0
0517-0026	2017-06-26 00:45:00	8
0517-0026	2017-06-26 01:00:00	0
0517-0026	2017-06-26 01:15:00	71
0517-0026	2017-06-26 01:30:00	0
0517-0026	2017-06-26 01:45:00	0
0517-0026	2017-06-26 02:00:00	0
0517-0026	2017-06-26 02:15:00	0
0517-0026	2017-06-26 02:30:00	0
0517-0026	2017-06-26 02:45:00	0
0517-0026	2017-06-26 03:00:00	0
0517-0026	2017-06-26 03:15:00	0
0517-0026	2017-06-26 03:30:00	0
0517-0026	2017-06-26 03:45:00	0
0517-0026	2017-06-26 04:00:00	0
0517-0026	2017-06-26 04:15:00	0
0517-0026	2017-06-26 04:30:00	0
0517-0026	2017-06-26 04:45:00	0
0517-0026	2017-06-26 05:00:00	0
0517-0026	2017-06-26 05:15:00	0
0517-0026	2017-06-26 05:30:00	9
0517-0026	2017-06-26 05:45:00	0
0517-0026	2017-06-26 06:00:00	7
0517-0026	2017-06-26 06:15:00	0
0517-0026	2017-06-26 06:30:00	0
0517-0026	2017-06-26 06:45:00	0
0517-0026	2017-06-26 07:00:00	0
0517-0026	2017-06-26 07:15:00	0
0517-0026	2017-06-26 07:30:00	0
0517-0026	2017-06-26 07:45:00	0
0517-0026	2017-06-26 08:00:00	0
0517-0026	2017-06-26 08:15:00	0
0517-0026	2017-06-26 08:30:00	165
0517-0026	2017-06-26 08:45:00	8
0517-0026	2017-06-26 09:00:00	113
0517-0026	2017-06-26 09:15:00	33
0517-0026	2017-06-26 09:30:00	62
0517-0026	2017-06-26 09:45:00	33
0517-0026	2017-06-26 10:00:00	386
0517-0026	2017-06-26 10:15:00	18
0517-0026	2017-06-26 10:30:00	144
0517-0026	2017-06-26 10:45:00	100
0517-0026	2017-06-26 11:00:00	835
0517-0026	2017-06-26 11:15:00	701
0517-0026	2017-06-26 11:30:00	361
0517-0026	2017-06-26 11:45:00	405
0517-0026	2017-06-26 12:00:00	210
0517-0026	2017-06-26 12:15:00	652
0517-0026	2017-06-26 12:30:00	244
0517-0026	2017-06-26 12:45:00	54
0517-0026	2017-06-26 13:00:00	452
0517-0026	2017-06-26 13:15:00	540
0517-0026	2017-06-26 13:30:00	253
0517-0026	2017-06-26 13:45:00	44
0517-0026	2017-06-26 14:00:00	452
0517-0026	2017-06-26 14:15:00	311
0517-0026	2017-06-26 14:30:00	439
0517-0026	2017-06-26 14:45:00	15
0517-0026	2017-06-26 15:00:00	342
0517-0026	2017-06-26 15:15:00	212
0517-0026	2017-06-26 15:30:00	110
0517-0026	2017-06-26 15:45:00	554
0517-0026	2017-06-26 16:00:00	171
0517-0026	2017-06-26 16:15:00	15
0517-0026	2017-06-26 16:30:00	107
0517-0026	2017-06-26 16:45:00	292
0517-0026	2017-06-26 17:00:00	19
0517-0026	2017-06-26 17:15:00	94
0517-0026	2017-06-26 17:30:00	0
0517-0026	2017-06-26 17:45:00	61
0517-0026	2017-06-26 18:00:00	38
0517-0026	2017-06-26 18:15:00	6
0517-0026	2017-06-26 18:30:00	9
0517-0026	2017-06-26 18:45:00	69
0517-0026	2017-06-26 19:00:00	43
0517-0026	2017-06-26 19:15:00	79
0517-0026	2017-06-26 19:30:00	100
0517-0026	2017-06-26 19:45:00	19
0517-0026	2017-06-26 20:00:00	6
0517-0026	2017-06-26 20:15:00	9
0517-0026	2017-06-26 20:30:00	44
0517-0026	2017-06-26 20:45:00	54
0517-0026	2017-06-26 21:00:00	127
0517-0026	2017-06-26 21:15:00	41
0517-0026	2017-06-26 21:30:00	7
0517-0026	2017-06-26 21:45:00	19
0517-0026	2017-06-26 22:00:00	0
0517-0026	2017-06-26 22:15:00	0
0517-0026	2017-06-26 22:30:00	0
0517-0026	2017-06-26 22:45:00	0
0517-0026	2017-06-26 23:00:00	0
0517-0026	2017-06-26 23:15:00	0
0517-0026	2017-06-26 23:30:00	0
0517-0026	2017-06-26 23:45:00	0
0517-0026	2017-06-27 00:00:00	0
0517-0026	2017-06-27 00:15:00	0
0517-0026	2017-06-27 00:30:00	0
0517-0026	2017-06-27 00:45:00	0
0517-0026	2017-06-27 01:00:00	10
0517-0026	2017-06-27 01:15:00	4
0517-0026	2017-06-27 01:30:00	0
0517-0026	2017-06-27 01:45:00	0
0517-0026	2017-06-27 02:00:00	0
0517-0026	2017-06-27 02:15:00	0
0517-0026	2017-06-27 02:30:00	0
0517-0026	2017-06-27 02:45:00	0
0517-0026	2017-06-27 03:00:00	0
0517-0026	2017-06-27 03:15:00	0
0517-0026	2017-06-27 03:30:00	0
0517-0026	2017-06-27 03:45:00	8
0517-0026	2017-06-27 04:00:00	0
0517-0026	2017-06-27 04:15:00	0
0517-0026	2017-06-27 04:30:00	0
0517-0026	2017-06-27 04:45:00	7
0517-0026	2017-06-27 05:00:00	0
0517-0026	2017-06-27 05:15:00	0
0517-0026	2017-06-27 05:30:00	9
0517-0026	2017-06-27 05:45:00	0
0517-0026	2017-06-27 06:00:00	0
0517-0026	2017-06-27 06:15:00	0
0517-0026	2017-06-27 06:30:00	0
0517-0026	2017-06-27 06:45:00	0
0517-0026	2017-06-27 07:00:00	0
0517-0026	2017-06-27 07:15:00	72
0517-0026	2017-06-27 07:30:00	181
0517-0026	2017-06-27 07:45:00	107
0517-0026	2017-06-27 08:00:00	90
0517-0026	2017-06-27 08:15:00	387
0517-0026	2017-06-27 08:30:00	126
0517-0026	2017-06-27 08:45:00	0
0517-0026	2017-06-27 09:00:00	477
0517-0026	2017-06-27 09:15:00	587
0517-0026	2017-06-27 09:30:00	0
0517-0026	2017-06-27 09:45:00	0
0517-0026	2017-06-27 10:00:00	0
0517-0026	2017-06-27 10:15:00	0
0517-0026	2017-06-27 10:30:00	0
0517-0026	2017-06-27 10:45:00	0
0517-0026	2017-06-27 11:00:00	0
0517-0026	2017-06-27 11:15:00	0
0517-0026	2017-06-27 11:30:00	0
0517-0026	2017-06-27 11:45:00	0
0517-0026	2017-06-27 12:00:00	0
0517-0026	2017-06-27 12:15:00	0
0517-0026	2017-06-27 12:30:00	0
0517-0026	2017-06-27 12:45:00	0
0517-0026	2017-06-27 13:00:00	0
0517-0026	2017-06-27 13:15:00	0
0517-0026	2017-06-27 13:30:00	0
0517-0026	2017-06-27 13:45:00	0
0517-0026	2017-06-27 14:00:00	0
0517-0026	2017-06-27 14:15:00	0
0517-0026	2017-06-27 14:30:00	0
0517-0026	2017-06-27 14:45:00	0
0517-0026	2017-06-27 15:00:00	0
0517-0026	2017-06-27 15:15:00	0
0517-0026	2017-06-27 15:30:00	0
0517-0026	2017-06-27 15:45:00	0
0517-0026	2017-06-27 16:00:00	0
0517-0026	2017-06-27 16:15:00	0
0517-0026	2017-06-27 16:30:00	0
0517-0026	2017-06-27 16:45:00	0
0517-0026	2017-06-27 17:00:00	0
0517-0026	2017-06-27 17:15:00	0
0517-0026	2017-06-27 17:30:00	0
0517-0026	2017-06-27 17:45:00	0
0517-0026	2017-06-27 18:00:00	0
0517-0026	2017-06-27 18:15:00	0
0517-0026	2017-06-27 18:30:00	0
0517-0026	2017-06-27 18:45:00	0
0517-0026	2017-06-27 19:00:00	0
0517-0026	2017-06-27 19:15:00	0
0517-0026	2017-06-27 19:30:00	0
0517-0026	2017-06-27 19:45:00	0
0517-0026	2017-06-27 20:00:00	0
0517-0026	2017-06-27 20:15:00	0
0517-0026	2017-06-27 20:30:00	0
0517-0026	2017-06-27 20:45:00	0
0517-0026	2017-06-27 21:00:00	0
0517-0026	2017-06-27 21:15:00	0
0517-0026	2017-06-27 21:30:00	0
0517-0026	2017-06-27 21:45:00	0
0517-0026	2017-06-27 22:00:00	0
0517-0026	2017-06-27 22:15:00	0
0517-0026	2017-06-27 22:30:00	0
0517-0026	2017-06-27 22:45:00	0
0517-0026	2017-06-27 23:00:00	0
0517-0026	2017-06-27 23:15:00	0
0517-0026	2017-06-27 23:30:00	0
0517-0026	2017-06-27 23:45:00	0
