## Supplementary Data 2 for "Digital phenotyping by consumer wearables identifies sleep-associated markers of cardiovascular disease risk and biological aging": ActivityTable_0517-0030-NHC.tsv

0517-0030	2017-06-28 00:00:00	0
0517-0030	2017-06-28 00:15:00	0
0517-0030	2017-06-28 00:30:00	0
0517-0030	2017-06-28 00:45:00	0
0517-0030	2017-06-28 01:00:00	0
0517-0030	2017-06-28 01:15:00	0
0517-0030	2017-06-28 01:30:00	0
0517-0030	2017-06-28 01:45:00	0
0517-0030	2017-06-28 02:00:00	0
0517-0030	2017-06-28 02:15:00	0
0517-0030	2017-06-28 02:30:00	0
0517-0030	2017-06-28 02:45:00	0
0517-0030	2017-06-28 03:00:00	0
0517-0030	2017-06-28 03:15:00	0
0517-0030	2017-06-28 03:30:00	0
0517-0030	2017-06-28 03:45:00	0
0517-0030	2017-06-28 04:00:00	0
0517-0030	2017-06-28 04:15:00	0
0517-0030	2017-06-28 04:30:00	0
0517-0030	2017-06-28 04:45:00	0
0517-0030	2017-06-28 05:00:00	0
0517-0030	2017-06-28 05:15:00	0
0517-0030	2017-06-28 05:30:00	0
0517-0030	2017-06-28 05:45:00	0
0517-0030	2017-06-28 06:00:00	0
0517-0030	2017-06-28 06:15:00	0
0517-0030	2017-06-28 06:30:00	0
0517-0030	2017-06-28 06:45:00	0
0517-0030	2017-06-28 07:00:00	0
0517-0030	2017-06-28 07:15:00	0
0517-0030	2017-06-28 07:30:00	0
0517-0030	2017-06-28 07:45:00	0
0517-0030	2017-06-28 08:00:00	0
0517-0030	2017-06-28 08:15:00	0
0517-0030	2017-06-28 08:30:00	295
0517-0030	2017-06-28 08:45:00	14
0517-0030	2017-06-28 09:00:00	357
0517-0030	2017-06-28 09:15:00	647
0517-0030	2017-06-28 09:30:00	173
0517-0030	2017-06-28 09:45:00	0
0517-0030	2017-06-28 10:00:00	0
0517-0030	2017-06-28 10:15:00	0
0517-0030	2017-06-28 10:30:00	263
0517-0030	2017-06-28 10:45:00	420
0517-0030	2017-06-28 11:00:00	693
0517-0030	2017-06-28 11:15:00	0
0517-0030	2017-06-28 11:30:00	351
0517-0030	2017-06-28 11:45:00	1079
0517-0030	2017-06-28 12:00:00	191
0517-0030	2017-06-28 12:15:00	35
0517-0030	2017-06-28 12:30:00	0
0517-0030	2017-06-28 12:45:00	0
0517-0030	2017-06-28 13:00:00	92
0517-0030	2017-06-28 13:15:00	0
0517-0030	2017-06-28 13:30:00	46
0517-0030	2017-06-28 13:45:00	78
0517-0030	2017-06-28 14:00:00	15
0517-0030	2017-06-28 14:15:00	0
0517-0030	2017-06-28 14:30:00	62
0517-0030	2017-06-28 14:45:00	129
0517-0030	2017-06-28 15:00:00	0
0517-0030	2017-06-28 15:15:00	9
0517-0030	2017-06-28 15:30:00	37
0517-0030	2017-06-28 15:45:00	143
0517-0030	2017-06-28 16:00:00	110
0517-0030	2017-06-28 16:15:00	0
0517-0030	2017-06-28 16:30:00	8
0517-0030	2017-06-28 16:45:00	274
0517-0030	2017-06-28 17:00:00	173
0517-0030	2017-06-28 17:15:00	95
0517-0030	2017-06-28 17:30:00	151
0517-0030	2017-06-28 17:45:00	356
0517-0030	2017-06-28 18:00:00	41
0517-0030	2017-06-28 18:15:00	27
0517-0030	2017-06-28 18:30:00	52
0517-0030	2017-06-28 18:45:00	227
0517-0030	2017-06-28 19:00:00	0
0517-0030	2017-06-28 19:15:00	140
0517-0030	2017-06-28 19:30:00	0
0517-0030	2017-06-28 19:45:00	54
0517-0030	2017-06-28 20:00:00	65
0517-0030	2017-06-28 20:15:00	10
0517-0030	2017-06-28 20:30:00	0
0517-0030	2017-06-28 20:45:00	38
0517-0030	2017-06-28 21:00:00	43
0517-0030	2017-06-28 21:15:00	105
0517-0030	2017-06-28 21:30:00	4
0517-0030	2017-06-28 21:45:00	7
0517-0030	2017-06-28 22:00:00	0
0517-0030	2017-06-28 22:15:00	0
0517-0030	2017-06-28 22:30:00	0
0517-0030	2017-06-28 22:45:00	0
0517-0030	2017-06-28 23:00:00	0
0517-0030	2017-06-28 23:15:00	0
0517-0030	2017-06-28 23:30:00	0
0517-0030	2017-06-28 23:45:00	55
0517-0030	2017-06-29 00:00:00	0
0517-0030	2017-06-29 00:15:00	0
0517-0030	2017-06-29 00:30:00	0
0517-0030	2017-06-29 00:45:00	0
0517-0030	2017-06-29 01:00:00	0
0517-0030	2017-06-29 01:15:00	0
0517-0030	2017-06-29 01:30:00	0
0517-0030	2017-06-29 01:45:00	0
0517-0030	2017-06-29 02:00:00	0
0517-0030	2017-06-29 02:15:00	126
0517-0030	2017-06-29 02:30:00	0
0517-0030	2017-06-29 02:45:00	0
0517-0030	2017-06-29 03:00:00	0
0517-0030	2017-06-29 03:15:00	0
0517-0030	2017-06-29 03:30:00	21
0517-0030	2017-06-29 03:45:00	7
0517-0030	2017-06-29 04:00:00	0
0517-0030	2017-06-29 04:15:00	0
0517-0030	2017-06-29 04:30:00	0
0517-0030	2017-06-29 04:45:00	0
0517-0030	2017-06-29 05:00:00	7
0517-0030	2017-06-29 05:15:00	0
0517-0030	2017-06-29 05:30:00	0
0517-0030	2017-06-29 05:45:00	134
0517-0030	2017-06-29 06:00:00	172
0517-0030	2017-06-29 06:15:00	674
0517-0030	2017-06-29 06:30:00	130
0517-0030	2017-06-29 06:45:00	35
0517-0030	2017-06-29 07:00:00	903
0517-0030	2017-06-29 07:15:00	99
0517-0030	2017-06-29 07:30:00	18
0517-0030	2017-06-29 07:45:00	325
0517-0030	2017-06-29 08:00:00	110
0517-0030	2017-06-29 08:15:00	7
0517-0030	2017-06-29 08:30:00	11
0517-0030	2017-06-29 08:45:00	6
0517-0030	2017-06-29 09:00:00	37
0517-0030	2017-06-29 09:15:00	35
0517-0030	2017-06-29 09:30:00	36
0517-0030	2017-06-29 09:45:00	7
0517-0030	2017-06-29 10:00:00	190
0517-0030	2017-06-29 10:15:00	25
0517-0030	2017-06-29 10:30:00	0
0517-0030	2017-06-29 10:45:00	397
0517-0030	2017-06-29 11:00:00	36
0517-0030	2017-06-29 11:15:00	38
0517-0030	2017-06-29 11:30:00	0
0517-0030	2017-06-29 11:45:00	0
0517-0030	2017-06-29 12:00:00	86
0517-0030	2017-06-29 12:15:00	281
0517-0030	2017-06-29 12:30:00	66
0517-0030	2017-06-29 12:45:00	148
0517-0030	2017-06-29 13:00:00	24
0517-0030	2017-06-29 13:15:00	0
0517-0030	2017-06-29 13:30:00	29
0517-0030	2017-06-29 13:45:00	26
0517-0030	2017-06-29 14:00:00	6
0517-0030	2017-06-29 14:15:00	0
0517-0030	2017-06-29 14:30:00	0
0517-0030	2017-06-29 14:45:00	182
0517-0030	2017-06-29 15:00:00	111
0517-0030	2017-06-29 15:15:00	82
0517-0030	2017-06-29 15:30:00	7
0517-0030	2017-06-29 15:45:00	45
0517-0030	2017-06-29 16:00:00	168
0517-0030	2017-06-29 16:15:00	83
0517-0030	2017-06-29 16:30:00	104
0517-0030	2017-06-29 16:45:00	54
0517-0030	2017-06-29 17:00:00	256
0517-0030	2017-06-29 17:15:00	439
0517-0030	2017-06-29 17:30:00	305
0517-0030	2017-06-29 17:45:00	365
0517-0030	2017-06-29 18:00:00	109
0517-0030	2017-06-29 18:15:00	204
0517-0030	2017-06-29 18:30:00	152
0517-0030	2017-06-29 18:45:00	283
0517-0030	2017-06-29 19:00:00	25
0517-0030	2017-06-29 19:15:00	183
0517-0030	2017-06-29 19:30:00	184
0517-0030	2017-06-29 19:45:00	434
0517-0030	2017-06-29 20:00:00	252
0517-0030	2017-06-29 20:15:00	1001
0517-0030	2017-06-29 20:30:00	730
0517-0030	2017-06-29 20:45:00	580
0517-0030	2017-06-29 21:00:00	466
0517-0030	2017-06-29 21:15:00	158
0517-0030	2017-06-29 21:30:00	0
0517-0030	2017-06-29 21:45:00	0
0517-0030	2017-06-29 22:00:00	22
0517-0030	2017-06-29 22:15:00	0
0517-0030	2017-06-29 22:30:00	0
0517-0030	2017-06-29 22:45:00	12
0517-0030	2017-06-29 23:00:00	0
0517-0030	2017-06-29 23:15:00	0
0517-0030	2017-06-29 23:30:00	0
0517-0030	2017-06-29 23:45:00	0
0517-0030	2017-06-30 00:00:00	0
0517-0030	2017-06-30 00:15:00	0
0517-0030	2017-06-30 00:30:00	11
0517-0030	2017-06-30 00:45:00	0
0517-0030	2017-06-30 01:00:00	0
0517-0030	2017-06-30 01:15:00	0
0517-0030	2017-06-30 01:30:00	0
0517-0030	2017-06-30 01:45:00	0
0517-0030	2017-06-30 02:00:00	0
0517-0030	2017-06-30 02:15:00	8
0517-0030	2017-06-30 02:30:00	0
0517-0030	2017-06-30 02:45:00	0
0517-0030	2017-06-30 03:00:00	0
0517-0030	2017-06-30 03:15:00	0
0517-0030	2017-06-30 03:30:00	39
0517-0030	2017-06-30 03:45:00	0
0517-0030	2017-06-30 04:00:00	0
0517-0030	2017-06-30 04:15:00	0
0517-0030	2017-06-30 04:30:00	0
0517-0030	2017-06-30 04:45:00	0
0517-0030	2017-06-30 05:00:00	0
0517-0030	2017-06-30 05:15:00	0
0517-0030	2017-06-30 05:30:00	0
0517-0030	2017-06-30 05:45:00	92
0517-0030	2017-06-30 06:00:00	125
0517-0030	2017-06-30 06:15:00	618
0517-0030	2017-06-30 06:30:00	0
0517-0030	2017-06-30 06:45:00	82
0517-0030	2017-06-30 07:00:00	995
0517-0030	2017-06-30 07:15:00	65
0517-0030	2017-06-30 07:30:00	76
0517-0030	2017-06-30 07:45:00	369
0517-0030	2017-06-30 08:00:00	546
0517-0030	2017-06-30 08:15:00	254
0517-0030	2017-06-30 08:30:00	130
0517-0030	2017-06-30 08:45:00	178
0517-0030	2017-06-30 09:00:00	175
0517-0030	2017-06-30 09:15:00	113
0517-0030	2017-06-30 09:30:00	197
0517-0030	2017-06-30 09:45:00	249
0517-0030	2017-06-30 10:00:00	141
0517-0030	2017-06-30 10:15:00	113
0517-0030	2017-06-30 10:30:00	201
0517-0030	2017-06-30 10:45:00	0
0517-0030	2017-06-30 11:00:00	121
0517-0030	2017-06-30 11:15:00	128
0517-0030	2017-06-30 11:30:00	238
0517-0030	2017-06-30 11:45:00	420
0517-0030	2017-06-30 12:00:00	111
0517-0030	2017-06-30 12:15:00	0
0517-0030	2017-06-30 12:30:00	496
0517-0030	2017-06-30 12:45:00	0
0517-0030	2017-06-30 13:00:00	0
0517-0030	2017-06-30 13:15:00	560
0517-0030	2017-06-30 13:30:00	73
0517-0030	2017-06-30 13:45:00	159
0517-0030	2017-06-30 14:00:00	44
0517-0030	2017-06-30 14:15:00	207
0517-0030	2017-06-30 14:30:00	93
0517-0030	2017-06-30 14:45:00	320
0517-0030	2017-06-30 15:00:00	10
0517-0030	2017-06-30 15:15:00	107
0517-0030	2017-06-30 15:30:00	8
0517-0030	2017-06-30 15:45:00	60
0517-0030	2017-06-30 16:00:00	0
0517-0030	2017-06-30 16:15:00	94
0517-0030	2017-06-30 16:30:00	1373
0517-0030	2017-06-30 16:45:00	1873
0517-0030	2017-06-30 17:00:00	1689
0517-0030	2017-06-30 17:15:00	113
0517-0030	2017-06-30 17:30:00	179
0517-0030	2017-06-30 17:45:00	600
0517-0030	2017-06-30 18:00:00	233
0517-0030	2017-06-30 18:15:00	140
0517-0030	2017-06-30 18:30:00	0
0517-0030	2017-06-30 18:45:00	204
0517-0030	2017-06-30 19:00:00	664
0517-0030	2017-06-30 19:15:00	61
0517-0030	2017-06-30 19:30:00	7
0517-0030	2017-06-30 19:45:00	32
0517-0030	2017-06-30 20:00:00	67
0517-0030	2017-06-30 20:15:00	146
0517-0030	2017-06-30 20:30:00	16
0517-0030	2017-06-30 20:45:00	0
0517-0030	2017-06-30 21:00:00	0
0517-0030	2017-06-30 21:15:00	0
0517-0030	2017-06-30 21:30:00	0
0517-0030	2017-06-30 21:45:00	42
0517-0030	2017-06-30 22:00:00	90
0517-0030	2017-06-30 22:15:00	0
0517-0030	2017-06-30 22:30:00	10
0517-0030	2017-06-30 22:45:00	0
0517-0030	2017-06-30 23:00:00	0
0517-0030	2017-06-30 23:15:00	0
0517-0030	2017-06-30 23:30:00	0
0517-0030	2017-06-30 23:45:00	0
0517-0030	2017-07-01 00:00:00	51
0517-0030	2017-07-01 00:15:00	0
0517-0030	2017-07-01 00:30:00	13
0517-0030	2017-07-01 00:45:00	0
0517-0030	2017-07-01 01:00:00	0
0517-0030	2017-07-01 01:15:00	0
0517-0030	2017-07-01 01:30:00	0
0517-0030	2017-07-01 01:45:00	0
0517-0030	2017-07-01 02:00:00	0
0517-0030	2017-07-01 02:15:00	0
0517-0030	2017-07-01 02:30:00	0
0517-0030	2017-07-01 02:45:00	9
0517-0030	2017-07-01 03:00:00	18
0517-0030	2017-07-01 03:15:00	0
0517-0030	2017-07-01 03:30:00	0
0517-0030	2017-07-01 03:45:00	0
0517-0030	2017-07-01 04:00:00	0
0517-0030	2017-07-01 04:15:00	6
0517-0030	2017-07-01 04:30:00	0
0517-0030	2017-07-01 04:45:00	0
0517-0030	2017-07-01 05:00:00	0
0517-0030	2017-07-01 05:15:00	0
0517-0030	2017-07-01 05:30:00	11
0517-0030	2017-07-01 05:45:00	0
0517-0030	2017-07-01 06:00:00	0
0517-0030	2017-07-01 06:15:00	0
0517-0030	2017-07-01 06:30:00	84
0517-0030	2017-07-01 06:45:00	157
0517-0030	2017-07-01 07:00:00	443
0517-0030	2017-07-01 07:15:00	16
0517-0030	2017-07-01 07:30:00	9
0517-0030	2017-07-01 07:45:00	815
0517-0030	2017-07-01 08:00:00	229
0517-0030	2017-07-01 08:15:00	24
0517-0030	2017-07-01 08:30:00	163
0517-0030	2017-07-01 08:45:00	264
0517-0030	2017-07-01 09:00:00	52
0517-0030	2017-07-01 09:15:00	249
0517-0030	2017-07-01 09:30:00	361
0517-0030	2017-07-01 09:45:00	425
0517-0030	2017-07-01 10:00:00	339
0517-0030	2017-07-01 10:15:00	197
0517-0030	2017-07-01 10:30:00	347
0517-0030	2017-07-01 10:45:00	116
0517-0030	2017-07-01 11:00:00	366
0517-0030	2017-07-01 11:15:00	196
0517-0030	2017-07-01 11:30:00	6
0517-0030	2017-07-01 11:45:00	0
0517-0030	2017-07-01 12:00:00	0
0517-0030	2017-07-01 12:15:00	18
0517-0030	2017-07-01 12:30:00	8
0517-0030	2017-07-01 12:45:00	246
0517-0030	2017-07-01 13:00:00	166
0517-0030	2017-07-01 13:15:00	427
0517-0030	2017-07-01 13:30:00	8
0517-0030	2017-07-01 13:45:00	17
0517-0030	2017-07-01 14:00:00	33
0517-0030	2017-07-01 14:15:00	26
0517-0030	2017-07-01 14:30:00	19
0517-0030	2017-07-01 14:45:00	83
0517-0030	2017-07-01 15:00:00	464
0517-0030	2017-07-01 15:15:00	204
0517-0030	2017-07-01 15:30:00	415
0517-0030	2017-07-01 15:45:00	221
0517-0030	2017-07-01 16:00:00	0
0517-0030	2017-07-01 16:15:00	126
0517-0030	2017-07-01 16:30:00	5
0517-0030	2017-07-01 16:45:00	35
0517-0030	2017-07-01 17:00:00	5
0517-0030	2017-07-01 17:15:00	18
0517-0030	2017-07-01 17:30:00	0
0517-0030	2017-07-01 17:45:00	0
0517-0030	2017-07-01 18:00:00	4
0517-0030	2017-07-01 18:15:00	0
0517-0030	2017-07-01 18:30:00	336
0517-0030	2017-07-01 18:45:00	333
0517-0030	2017-07-01 19:00:00	340
0517-0030	2017-07-01 19:15:00	269
0517-0030	2017-07-01 19:30:00	7
0517-0030	2017-07-01 19:45:00	16
0517-0030	2017-07-01 20:00:00	90
0517-0030	2017-07-01 20:15:00	155
0517-0030	2017-07-01 20:30:00	245
0517-0030	2017-07-01 20:45:00	8
0517-0030	2017-07-01 21:00:00	617
0517-0030	2017-07-01 21:15:00	101
0517-0030	2017-07-01 21:30:00	0
0517-0030	2017-07-01 21:45:00	21
0517-0030	2017-07-01 22:00:00	0
0517-0030	2017-07-01 22:15:00	13
0517-0030	2017-07-01 22:30:00	0
0517-0030	2017-07-01 22:45:00	9
0517-0030	2017-07-01 23:00:00	0
0517-0030	2017-07-01 23:15:00	37
0517-0030	2017-07-01 23:30:00	0
0517-0030	2017-07-01 23:45:00	0
0517-0030	2017-07-02 00:00:00	0
0517-0030	2017-07-02 00:15:00	0
0517-0030	2017-07-02 00:30:00	0
0517-0030	2017-07-02 00:45:00	0
0517-0030	2017-07-02 01:00:00	0
0517-0030	2017-07-02 01:15:00	0
0517-0030	2017-07-02 01:30:00	0
0517-0030	2017-07-02 01:45:00	8
0517-0030	2017-07-02 02:00:00	0
0517-0030	2017-07-02 02:15:00	0
0517-0030	2017-07-02 02:30:00	0
0517-0030	2017-07-02 02:45:00	40
0517-0030	2017-07-02 03:00:00	0
0517-0030	2017-07-02 03:15:00	0
0517-0030	2017-07-02 03:30:00	6
0517-0030	2017-07-02 03:45:00	0
0517-0030	2017-07-02 04:00:00	0
0517-0030	2017-07-02 04:15:00	0
0517-0030	2017-07-02 04:30:00	0
0517-0030	2017-07-02 04:45:00	0
0517-0030	2017-07-02 05:00:00	0
0517-0030	2017-07-02 05:15:00	17
0517-0030	2017-07-02 05:30:00	0
0517-0030	2017-07-02 05:45:00	10
0517-0030	2017-07-02 06:00:00	159
0517-0030	2017-07-02 06:15:00	172
0517-0030	2017-07-02 06:30:00	752
0517-0030	2017-07-02 06:45:00	81
0517-0030	2017-07-02 07:00:00	0
0517-0030	2017-07-02 07:15:00	860
0517-0030	2017-07-02 07:30:00	110
0517-0030	2017-07-02 07:45:00	484
0517-0030	2017-07-02 08:00:00	299
0517-0030	2017-07-02 08:15:00	161
0517-0030	2017-07-02 08:30:00	296
0517-0030	2017-07-02 08:45:00	0
0517-0030	2017-07-02 09:00:00	230
0517-0030	2017-07-02 09:15:00	390
0517-0030	2017-07-02 09:30:00	541
0517-0030	2017-07-02 09:45:00	272
0517-0030	2017-07-02 10:00:00	83
0517-0030	2017-07-02 10:15:00	353
0517-0030	2017-07-02 10:30:00	50
0517-0030	2017-07-02 10:45:00	144
0517-0030	2017-07-02 11:00:00	9
0517-0030	2017-07-02 11:15:00	13
0517-0030	2017-07-02 11:30:00	0
0517-0030	2017-07-02 11:45:00	0
0517-0030	2017-07-02 12:00:00	297
0517-0030	2017-07-02 12:15:00	658
0517-0030	2017-07-02 12:30:00	18
0517-0030	2017-07-02 12:45:00	591
0517-0030	2017-07-02 13:00:00	199
0517-0030	2017-07-02 13:15:00	221
0517-0030	2017-07-02 13:30:00	70
0517-0030	2017-07-02 13:45:00	37
0517-0030	2017-07-02 14:00:00	13
0517-0030	2017-07-02 14:15:00	0
0517-0030	2017-07-02 14:30:00	26
0517-0030	2017-07-02 14:45:00	368
0517-0030	2017-07-02 15:00:00	0
0517-0030	2017-07-02 15:15:00	0
0517-0030	2017-07-02 15:30:00	0
0517-0030	2017-07-02 15:45:00	34
0517-0030	2017-07-02 16:00:00	373
0517-0030	2017-07-02 16:15:00	530
0517-0030	2017-07-02 16:30:00	224
0517-0030	2017-07-02 16:45:00	0
0517-0030	2017-07-02 17:00:00	26
0517-0030	2017-07-02 17:15:00	83
0517-0030	2017-07-02 17:30:00	6
0517-0030	2017-07-02 17:45:00	0
0517-0030	2017-07-02 18:00:00	0
0517-0030	2017-07-02 18:15:00	82
0517-0030	2017-07-02 18:30:00	0
0517-0030	2017-07-02 18:45:00	0
0517-0030	2017-07-02 19:00:00	60
0517-0030	2017-07-02 19:15:00	107
0517-0030	2017-07-02 19:30:00	0
0517-0030	2017-07-02 19:45:00	76
0517-0030	2017-07-02 20:00:00	73
0517-0030	2017-07-02 20:15:00	120
0517-0030	2017-07-02 20:30:00	15
0517-0030	2017-07-02 20:45:00	41
0517-0030	2017-07-02 21:00:00	84
0517-0030	2017-07-02 21:15:00	340
0517-0030	2017-07-02 21:30:00	40
0517-0030	2017-07-02 21:45:00	231
0517-0030	2017-07-02 22:00:00	8
0517-0030	2017-07-02 22:15:00	0
0517-0030	2017-07-02 22:30:00	0
0517-0030	2017-07-02 22:45:00	69
0517-0030	2017-07-02 23:00:00	23
0517-0030	2017-07-02 23:15:00	0
0517-0030	2017-07-02 23:30:00	0
0517-0030	2017-07-02 23:45:00	0
0517-0030	2017-07-03 00:00:00	0
0517-0030	2017-07-03 00:15:00	0
0517-0030	2017-07-03 00:30:00	0
0517-0030	2017-07-03 00:45:00	0
0517-0030	2017-07-03 01:00:00	0
0517-0030	2017-07-03 01:15:00	0
0517-0030	2017-07-03 01:30:00	5
0517-0030	2017-07-03 01:45:00	0
0517-0030	2017-07-03 02:00:00	7
0517-0030	2017-07-03 02:15:00	0
0517-0030	2017-07-03 02:30:00	0
0517-0030	2017-07-03 02:45:00	0
0517-0030	2017-07-03 03:00:00	0
0517-0030	2017-07-03 03:15:00	0
0517-0030	2017-07-03 03:30:00	40
0517-0030	2017-07-03 03:45:00	11
0517-0030	2017-07-03 04:00:00	0
0517-0030	2017-07-03 04:15:00	0
0517-0030	2017-07-03 04:30:00	0
0517-0030	2017-07-03 04:45:00	0
0517-0030	2017-07-03 05:00:00	0
0517-0030	2017-07-03 05:15:00	0
0517-0030	2017-07-03 05:30:00	0
0517-0030	2017-07-03 05:45:00	0
0517-0030	2017-07-03 06:00:00	7
0517-0030	2017-07-03 06:15:00	45
0517-0030	2017-07-03 06:30:00	0
0517-0030	2017-07-03 06:45:00	0
0517-0030	2017-07-03 07:00:00	117
0517-0030	2017-07-03 07:15:00	160
0517-0030	2017-07-03 07:30:00	192
0517-0030	2017-07-03 07:45:00	47
0517-0030	2017-07-03 08:00:00	466
0517-0030	2017-07-03 08:15:00	14
0517-0030	2017-07-03 08:30:00	599
0517-0030	2017-07-03 08:45:00	464
0517-0030	2017-07-03 09:00:00	0
0517-0030	2017-07-03 09:15:00	0
0517-0030	2017-07-03 09:30:00	0
0517-0030	2017-07-03 09:45:00	0
0517-0030	2017-07-03 10:00:00	0
0517-0030	2017-07-03 10:15:00	0
0517-0030	2017-07-03 10:30:00	0
0517-0030	2017-07-03 10:45:00	0
0517-0030	2017-07-03 11:00:00	0
0517-0030	2017-07-03 11:15:00	0
0517-0030	2017-07-03 11:30:00	0
0517-0030	2017-07-03 11:45:00	0
0517-0030	2017-07-03 12:00:00	0
0517-0030	2017-07-03 12:15:00	0
0517-0030	2017-07-03 12:30:00	0
0517-0030	2017-07-03 12:45:00	0
0517-0030	2017-07-03 13:00:00	0
0517-0030	2017-07-03 13:15:00	0
0517-0030	2017-07-03 13:30:00	0
0517-0030	2017-07-03 13:45:00	0
0517-0030	2017-07-03 14:00:00	0
0517-0030	2017-07-03 14:15:00	0
0517-0030	2017-07-03 14:30:00	0
0517-0030	2017-07-03 14:45:00	0
0517-0030	2017-07-03 15:00:00	0
0517-0030	2017-07-03 15:15:00	0
0517-0030	2017-07-03 15:30:00	0
0517-0030	2017-07-03 15:45:00	0
0517-0030	2017-07-03 16:00:00	0
0517-0030	2017-07-03 16:15:00	0
0517-0030	2017-07-03 16:30:00	0
0517-0030	2017-07-03 16:45:00	0
0517-0030	2017-07-03 17:00:00	0
0517-0030	2017-07-03 17:15:00	0
0517-0030	2017-07-03 17:30:00	0
0517-0030	2017-07-03 17:45:00	0
0517-0030	2017-07-03 18:00:00	0
0517-0030	2017-07-03 18:15:00	0
0517-0030	2017-07-03 18:30:00	0
0517-0030	2017-07-03 18:45:00	0
0517-0030	2017-07-03 19:00:00	0
0517-0030	2017-07-03 19:15:00	0
0517-0030	2017-07-03 19:30:00	0
0517-0030	2017-07-03 19:45:00	0
0517-0030	2017-07-03 20:00:00	0
0517-0030	2017-07-03 20:15:00	0
0517-0030	2017-07-03 20:30:00	0
0517-0030	2017-07-03 20:45:00	0
0517-0030	2017-07-03 21:00:00	0
0517-0030	2017-07-03 21:15:00	0
0517-0030	2017-07-03 21:30:00	0
0517-0030	2017-07-03 21:45:00	0
0517-0030	2017-07-03 22:00:00	0
0517-0030	2017-07-03 22:15:00	0
0517-0030	2017-07-03 22:30:00	0
0517-0030	2017-07-03 22:45:00	0
0517-0030	2017-07-03 23:00:00	0
0517-0030	2017-07-03 23:15:00	0
0517-0030	2017-07-03 23:30:00	0
0517-0030	2017-07-03 23:45:00	0
