## Supplementary Data 2 for "Digital phenotyping by consumer wearables identifies sleep-associated markers of cardiovascular disease risk and biological aging": ActivityTable_0517-0035-NHC.tsv

0517-0035	2017-06-09 00:00:00	0
0517-0035	2017-06-09 00:15:00	0
0517-0035	2017-06-09 00:30:00	0
0517-0035	2017-06-09 00:45:00	0
0517-0035	2017-06-09 01:00:00	0
0517-0035	2017-06-09 01:15:00	0
0517-0035	2017-06-09 01:30:00	0
0517-0035	2017-06-09 01:45:00	0
0517-0035	2017-06-09 02:00:00	0
0517-0035	2017-06-09 02:15:00	0
0517-0035	2017-06-09 02:30:00	0
0517-0035	2017-06-09 02:45:00	0
0517-0035	2017-06-09 03:00:00	0
0517-0035	2017-06-09 03:15:00	0
0517-0035	2017-06-09 03:30:00	0
0517-0035	2017-06-09 03:45:00	0
0517-0035	2017-06-09 04:00:00	0
0517-0035	2017-06-09 04:15:00	0
0517-0035	2017-06-09 04:30:00	0
0517-0035	2017-06-09 04:45:00	0
0517-0035	2017-06-09 05:00:00	0
0517-0035	2017-06-09 05:15:00	0
0517-0035	2017-06-09 05:30:00	0
0517-0035	2017-06-09 05:45:00	0
0517-0035	2017-06-09 06:00:00	0
0517-0035	2017-06-09 06:15:00	0
0517-0035	2017-06-09 06:30:00	0
0517-0035	2017-06-09 06:45:00	0
0517-0035	2017-06-09 07:00:00	0
0517-0035	2017-06-09 07:15:00	0
0517-0035	2017-06-09 07:30:00	0
0517-0035	2017-06-09 07:45:00	0
0517-0035	2017-06-09 08:00:00	0
0517-0035	2017-06-09 08:15:00	0
0517-0035	2017-06-09 08:30:00	0
0517-0035	2017-06-09 08:45:00	0
0517-0035	2017-06-09 09:00:00	0
0517-0035	2017-06-09 09:15:00	0
0517-0035	2017-06-09 09:30:00	0
0517-0035	2017-06-09 09:45:00	0
0517-0035	2017-06-09 10:00:00	0
0517-0035	2017-06-09 10:15:00	0
0517-0035	2017-06-09 10:30:00	0
0517-0035	2017-06-09 10:45:00	0
0517-0035	2017-06-09 11:00:00	0
0517-0035	2017-06-09 11:15:00	0
0517-0035	2017-06-09 11:30:00	0
0517-0035	2017-06-09 11:45:00	0
0517-0035	2017-06-09 12:00:00	0
0517-0035	2017-06-09 12:15:00	0
0517-0035	2017-06-09 12:30:00	0
0517-0035	2017-06-09 12:45:00	0
0517-0035	2017-06-09 13:00:00	0
0517-0035	2017-06-09 13:15:00	0
0517-0035	2017-06-09 13:30:00	0
0517-0035	2017-06-09 13:45:00	0
0517-0035	2017-06-09 14:00:00	0
0517-0035	2017-06-09 14:15:00	0
0517-0035	2017-06-09 14:30:00	0
0517-0035	2017-06-09 14:45:00	0
0517-0035	2017-06-09 15:00:00	0
0517-0035	2017-06-09 15:15:00	0
0517-0035	2017-06-09 15:30:00	0
0517-0035	2017-06-09 15:45:00	0
0517-0035	2017-06-09 16:00:00	0
0517-0035	2017-06-09 16:15:00	0
0517-0035	2017-06-09 16:30:00	0
0517-0035	2017-06-09 16:45:00	0
0517-0035	2017-06-09 17:00:00	0
0517-0035	2017-06-09 17:15:00	0
0517-0035	2017-06-09 17:30:00	0
0517-0035	2017-06-09 17:45:00	0
0517-0035	2017-06-09 18:00:00	0
0517-0035	2017-06-09 18:15:00	0
0517-0035	2017-06-09 18:30:00	0
0517-0035	2017-06-09 18:45:00	0
0517-0035	2017-06-09 19:00:00	0
0517-0035	2017-06-09 19:15:00	0
0517-0035	2017-06-09 19:30:00	0
0517-0035	2017-06-09 19:45:00	0
0517-0035	2017-06-09 20:00:00	0
0517-0035	2017-06-09 20:15:00	0
0517-0035	2017-06-09 20:30:00	0
0517-0035	2017-06-09 20:45:00	0
0517-0035	2017-06-09 21:00:00	0
0517-0035	2017-06-09 21:15:00	0
0517-0035	2017-06-09 21:30:00	0
0517-0035	2017-06-09 21:45:00	0
0517-0035	2017-06-09 22:00:00	0
0517-0035	2017-06-09 22:15:00	0
0517-0035	2017-06-09 22:30:00	0
0517-0035	2017-06-09 22:45:00	0
0517-0035	2017-06-09 23:00:00	0
0517-0035	2017-06-09 23:15:00	0
0517-0035	2017-06-09 23:30:00	0
0517-0035	2017-06-09 23:45:00	0
0517-0035	2017-06-10 00:00:00	0
0517-0035	2017-06-10 00:15:00	0
0517-0035	2017-06-10 00:30:00	0
0517-0035	2017-06-10 00:45:00	0
0517-0035	2017-06-10 01:00:00	0
0517-0035	2017-06-10 01:15:00	0
0517-0035	2017-06-10 01:30:00	0
0517-0035	2017-06-10 01:45:00	0
0517-0035	2017-06-10 02:00:00	0
0517-0035	2017-06-10 02:15:00	0
0517-0035	2017-06-10 02:30:00	0
0517-0035	2017-06-10 02:45:00	0
0517-0035	2017-06-10 03:00:00	0
0517-0035	2017-06-10 03:15:00	0
0517-0035	2017-06-10 03:30:00	0
0517-0035	2017-06-10 03:45:00	0
0517-0035	2017-06-10 04:00:00	0
0517-0035	2017-06-10 04:15:00	0
0517-0035	2017-06-10 04:30:00	0
0517-0035	2017-06-10 04:45:00	0
0517-0035	2017-06-10 05:00:00	0
0517-0035	2017-06-10 05:15:00	0
0517-0035	2017-06-10 05:30:00	0
0517-0035	2017-06-10 05:45:00	0
0517-0035	2017-06-10 06:00:00	0
0517-0035	2017-06-10 06:15:00	0
0517-0035	2017-06-10 06:30:00	0
0517-0035	2017-06-10 06:45:00	0
0517-0035	2017-06-10 07:00:00	0
0517-0035	2017-06-10 07:15:00	0
0517-0035	2017-06-10 07:30:00	0
0517-0035	2017-06-10 07:45:00	0
0517-0035	2017-06-10 08:00:00	17
0517-0035	2017-06-10 08:15:00	0
0517-0035	2017-06-10 08:30:00	55
0517-0035	2017-06-10 08:45:00	192
0517-0035	2017-06-10 09:00:00	132
0517-0035	2017-06-10 09:15:00	69
0517-0035	2017-06-10 09:30:00	134
0517-0035	2017-06-10 09:45:00	0
0517-0035	2017-06-10 10:00:00	47
0517-0035	2017-06-10 10:15:00	0
0517-0035	2017-06-10 10:30:00	114
0517-0035	2017-06-10 10:45:00	159
0517-0035	2017-06-10 11:00:00	126
0517-0035	2017-06-10 11:15:00	140
0517-0035	2017-06-10 11:30:00	0
0517-0035	2017-06-10 11:45:00	0
0517-0035	2017-06-10 12:00:00	59
0517-0035	2017-06-10 12:15:00	103
0517-0035	2017-06-10 12:30:00	28
0517-0035	2017-06-10 12:45:00	0
0517-0035	2017-06-10 13:00:00	151
0517-0035	2017-06-10 13:15:00	9
0517-0035	2017-06-10 13:30:00	93
0517-0035	2017-06-10 13:45:00	23
0517-0035	2017-06-10 14:00:00	14
0517-0035	2017-06-10 14:15:00	101
0517-0035	2017-06-10 14:30:00	337
0517-0035	2017-06-10 14:45:00	456
0517-0035	2017-06-10 15:00:00	10
0517-0035	2017-06-10 15:15:00	0
0517-0035	2017-06-10 15:30:00	455
0517-0035	2017-06-10 15:45:00	70
0517-0035	2017-06-10 16:00:00	116
0517-0035	2017-06-10 16:15:00	652
0517-0035	2017-06-10 16:30:00	44
0517-0035	2017-06-10 16:45:00	289
0517-0035	2017-06-10 17:00:00	0
0517-0035	2017-06-10 17:15:00	18
0517-0035	2017-06-10 17:30:00	0
0517-0035	2017-06-10 17:45:00	0
0517-0035	2017-06-10 18:00:00	0
0517-0035	2017-06-10 18:15:00	0
0517-0035	2017-06-10 18:30:00	0
0517-0035	2017-06-10 18:45:00	0
0517-0035	2017-06-10 19:00:00	0
0517-0035	2017-06-10 19:15:00	10
0517-0035	2017-06-10 19:30:00	10
0517-0035	2017-06-10 19:45:00	0
0517-0035	2017-06-10 20:00:00	36
0517-0035	2017-06-10 20:15:00	28
0517-0035	2017-06-10 20:30:00	36
0517-0035	2017-06-10 20:45:00	136
0517-0035	2017-06-10 21:00:00	0
0517-0035	2017-06-10 21:15:00	14
0517-0035	2017-06-10 21:30:00	58
0517-0035	2017-06-10 21:45:00	556
0517-0035	2017-06-10 22:00:00	0
0517-0035	2017-06-10 22:15:00	0
0517-0035	2017-06-10 22:30:00	380
0517-0035	2017-06-10 22:45:00	672
0517-0035	2017-06-10 23:00:00	78
0517-0035	2017-06-10 23:15:00	0
0517-0035	2017-06-10 23:30:00	8
0517-0035	2017-06-10 23:45:00	0
0517-0035	2017-06-11 00:00:00	9
0517-0035	2017-06-11 00:15:00	70
0517-0035	2017-06-11 00:30:00	0
0517-0035	2017-06-11 00:45:00	20
0517-0035	2017-06-11 01:00:00	0
0517-0035	2017-06-11 01:15:00	0
0517-0035	2017-06-11 01:30:00	0
0517-0035	2017-06-11 01:45:00	0
0517-0035	2017-06-11 02:00:00	11
0517-0035	2017-06-11 02:15:00	0
0517-0035	2017-06-11 02:30:00	0
0517-0035	2017-06-11 02:45:00	0
0517-0035	2017-06-11 03:00:00	0
0517-0035	2017-06-11 03:15:00	0
0517-0035	2017-06-11 03:30:00	0
0517-0035	2017-06-11 03:45:00	0
0517-0035	2017-06-11 04:00:00	7
0517-0035	2017-06-11 04:15:00	7
0517-0035	2017-06-11 04:30:00	0
0517-0035	2017-06-11 04:45:00	0
0517-0035	2017-06-11 05:00:00	0
0517-0035	2017-06-11 05:15:00	0
0517-0035	2017-06-11 05:30:00	0
0517-0035	2017-06-11 05:45:00	0
0517-0035	2017-06-11 06:00:00	0
0517-0035	2017-06-11 06:15:00	0
0517-0035	2017-06-11 06:30:00	0
0517-0035	2017-06-11 06:45:00	0
0517-0035	2017-06-11 07:00:00	0
0517-0035	2017-06-11 07:15:00	58
0517-0035	2017-06-11 07:30:00	0
0517-0035	2017-06-11 07:45:00	119
0517-0035	2017-06-11 08:00:00	171
0517-0035	2017-06-11 08:15:00	17
0517-0035	2017-06-11 08:30:00	266
0517-0035	2017-06-11 08:45:00	382
0517-0035	2017-06-11 09:00:00	230
0517-0035	2017-06-11 09:15:00	26
0517-0035	2017-06-11 09:30:00	51
0517-0035	2017-06-11 09:45:00	85
0517-0035	2017-06-11 10:00:00	340
0517-0035	2017-06-11 10:15:00	379
0517-0035	2017-06-11 10:30:00	637
0517-0035	2017-06-11 10:45:00	33
0517-0035	2017-06-11 11:00:00	6
0517-0035	2017-06-11 11:15:00	34
0517-0035	2017-06-11 11:30:00	0
0517-0035	2017-06-11 11:45:00	0
0517-0035	2017-06-11 12:00:00	0
0517-0035	2017-06-11 12:15:00	0
0517-0035	2017-06-11 12:30:00	80
0517-0035	2017-06-11 12:45:00	6
0517-0035	2017-06-11 13:00:00	50
0517-0035	2017-06-11 13:15:00	160
0517-0035	2017-06-11 13:30:00	664
0517-0035	2017-06-11 13:45:00	25
0517-0035	2017-06-11 14:00:00	0
0517-0035	2017-06-11 14:15:00	147
0517-0035	2017-06-11 14:30:00	120
0517-0035	2017-06-11 14:45:00	52
0517-0035	2017-06-11 15:00:00	372
0517-0035	2017-06-11 15:15:00	969
0517-0035	2017-06-11 15:30:00	534
0517-0035	2017-06-11 15:45:00	151
0517-0035	2017-06-11 16:00:00	45
0517-0035	2017-06-11 16:15:00	97
0517-0035	2017-06-11 16:30:00	631
0517-0035	2017-06-11 16:45:00	0
0517-0035	2017-06-11 17:00:00	0
0517-0035	2017-06-11 17:15:00	0
0517-0035	2017-06-11 17:30:00	488
0517-0035	2017-06-11 17:45:00	89
0517-0035	2017-06-11 18:00:00	125
0517-0035	2017-06-11 18:15:00	362
0517-0035	2017-06-11 18:30:00	14
0517-0035	2017-06-11 18:45:00	0
0517-0035	2017-06-11 19:00:00	0
0517-0035	2017-06-11 19:15:00	11
0517-0035	2017-06-11 19:30:00	583
0517-0035	2017-06-11 19:45:00	58
0517-0035	2017-06-11 20:00:00	412
0517-0035	2017-06-11 20:15:00	1040
0517-0035	2017-06-11 20:30:00	169
0517-0035	2017-06-11 20:45:00	13
0517-0035	2017-06-11 21:00:00	107
0517-0035	2017-06-11 21:15:00	36
0517-0035	2017-06-11 21:30:00	19
0517-0035	2017-06-11 21:45:00	27
0517-0035	2017-06-11 22:00:00	30
0517-0035	2017-06-11 22:15:00	0
0517-0035	2017-06-11 22:30:00	29
0517-0035	2017-06-11 22:45:00	0
0517-0035	2017-06-11 23:00:00	0
0517-0035	2017-06-11 23:15:00	0
0517-0035	2017-06-11 23:30:00	101
0517-0035	2017-06-11 23:45:00	0
0517-0035	2017-06-12 00:00:00	0
0517-0035	2017-06-12 00:15:00	0
0517-0035	2017-06-12 00:30:00	11
0517-0035	2017-06-12 00:45:00	0
0517-0035	2017-06-12 01:00:00	0
0517-0035	2017-06-12 01:15:00	0
0517-0035	2017-06-12 01:30:00	0
0517-0035	2017-06-12 01:45:00	0
0517-0035	2017-06-12 02:00:00	0
0517-0035	2017-06-12 02:15:00	0
0517-0035	2017-06-12 02:30:00	0
0517-0035	2017-06-12 02:45:00	0
0517-0035	2017-06-12 03:00:00	0
0517-0035	2017-06-12 03:15:00	0
0517-0035	2017-06-12 03:30:00	0
0517-0035	2017-06-12 03:45:00	0
0517-0035	2017-06-12 04:00:00	0
0517-0035	2017-06-12 04:15:00	0
0517-0035	2017-06-12 04:30:00	0
0517-0035	2017-06-12 04:45:00	0
0517-0035	2017-06-12 05:00:00	0
0517-0035	2017-06-12 05:15:00	0
0517-0035	2017-06-12 05:30:00	0
0517-0035	2017-06-12 05:45:00	0
0517-0035	2017-06-12 06:00:00	0
0517-0035	2017-06-12 06:15:00	0
0517-0035	2017-06-12 06:30:00	0
0517-0035	2017-06-12 06:45:00	0
0517-0035	2017-06-12 07:00:00	0
0517-0035	2017-06-12 07:15:00	0
0517-0035	2017-06-12 07:30:00	0
0517-0035	2017-06-12 07:45:00	8
0517-0035	2017-06-12 08:00:00	29
0517-0035	2017-06-12 08:15:00	75
0517-0035	2017-06-12 08:30:00	9
0517-0035	2017-06-12 08:45:00	0
0517-0035	2017-06-12 09:00:00	377
0517-0035	2017-06-12 09:15:00	215
0517-0035	2017-06-12 09:30:00	0
0517-0035	2017-06-12 09:45:00	622
0517-0035	2017-06-12 10:00:00	40
0517-0035	2017-06-12 10:15:00	41
0517-0035	2017-06-12 10:30:00	341
0517-0035	2017-06-12 10:45:00	475
0517-0035	2017-06-12 11:00:00	0
0517-0035	2017-06-12 11:15:00	52
0517-0035	2017-06-12 11:30:00	4
0517-0035	2017-06-12 11:45:00	48
0517-0035	2017-06-12 12:00:00	0
0517-0035	2017-06-12 12:15:00	469
0517-0035	2017-06-12 12:30:00	793
0517-0035	2017-06-12 12:45:00	428
0517-0035	2017-06-12 13:00:00	590
0517-0035	2017-06-12 13:15:00	34
0517-0035	2017-06-12 13:30:00	4
0517-0035	2017-06-12 13:45:00	0
0517-0035	2017-06-12 14:00:00	0
0517-0035	2017-06-12 14:15:00	0
0517-0035	2017-06-12 14:30:00	37
0517-0035	2017-06-12 14:45:00	5
0517-0035	2017-06-12 15:00:00	50
0517-0035	2017-06-12 15:15:00	103
0517-0035	2017-06-12 15:30:00	33
0517-0035	2017-06-12 15:45:00	0
0517-0035	2017-06-12 16:00:00	0
0517-0035	2017-06-12 16:15:00	144
0517-0035	2017-06-12 16:30:00	8
0517-0035	2017-06-12 16:45:00	0
0517-0035	2017-06-12 17:00:00	0
0517-0035	2017-06-12 17:15:00	0
0517-0035	2017-06-12 17:30:00	0
0517-0035	2017-06-12 17:45:00	12
0517-0035	2017-06-12 18:00:00	99
0517-0035	2017-06-12 18:15:00	0
0517-0035	2017-06-12 18:30:00	7
0517-0035	2017-06-12 18:45:00	0
0517-0035	2017-06-12 19:00:00	116
0517-0035	2017-06-12 19:15:00	0
0517-0035	2017-06-12 19:30:00	81
0517-0035	2017-06-12 19:45:00	6
0517-0035	2017-06-12 20:00:00	581
0517-0035	2017-06-12 20:15:00	231
0517-0035	2017-06-12 20:30:00	0
0517-0035	2017-06-12 20:45:00	720
0517-0035	2017-06-12 21:00:00	368
0517-0035	2017-06-12 21:15:00	73
0517-0035	2017-06-12 21:30:00	172
0517-0035	2017-06-12 21:45:00	0
0517-0035	2017-06-12 22:00:00	94
0517-0035	2017-06-12 22:15:00	19
0517-0035	2017-06-12 22:30:00	0
0517-0035	2017-06-12 22:45:00	0
0517-0035	2017-06-12 23:00:00	13
0517-0035	2017-06-12 23:15:00	0
0517-0035	2017-06-12 23:30:00	50
0517-0035	2017-06-12 23:45:00	0
0517-0035	2017-06-13 00:00:00	5
0517-0035	2017-06-13 00:15:00	0
0517-0035	2017-06-13 00:30:00	16
0517-0035	2017-06-13 00:45:00	0
0517-0035	2017-06-13 01:00:00	0
0517-0035	2017-06-13 01:15:00	0
0517-0035	2017-06-13 01:30:00	0
0517-0035	2017-06-13 01:45:00	0
0517-0035	2017-06-13 02:00:00	0
0517-0035	2017-06-13 02:15:00	0
0517-0035	2017-06-13 02:30:00	0
0517-0035	2017-06-13 02:45:00	0
0517-0035	2017-06-13 03:00:00	0
0517-0035	2017-06-13 03:15:00	9
0517-0035	2017-06-13 03:30:00	0
0517-0035	2017-06-13 03:45:00	0
0517-0035	2017-06-13 04:00:00	0
0517-0035	2017-06-13 04:15:00	0
0517-0035	2017-06-13 04:30:00	0
0517-0035	2017-06-13 04:45:00	0
0517-0035	2017-06-13 05:00:00	0
0517-0035	2017-06-13 05:15:00	0
0517-0035	2017-06-13 05:30:00	0
0517-0035	2017-06-13 05:45:00	0
0517-0035	2017-06-13 06:00:00	0
0517-0035	2017-06-13 06:15:00	0
0517-0035	2017-06-13 06:30:00	0
0517-0035	2017-06-13 06:45:00	0
0517-0035	2017-06-13 07:00:00	0
0517-0035	2017-06-13 07:15:00	0
0517-0035	2017-06-13 07:30:00	0
0517-0035	2017-06-13 07:45:00	6
0517-0035	2017-06-13 08:00:00	0
0517-0035	2017-06-13 08:15:00	235
0517-0035	2017-06-13 08:30:00	0
0517-0035	2017-06-13 08:45:00	25
0517-0035	2017-06-13 09:00:00	257
0517-0035	2017-06-13 09:15:00	382
0517-0035	2017-06-13 09:30:00	0
0517-0035	2017-06-13 09:45:00	254
0517-0035	2017-06-13 10:00:00	212
0517-0035	2017-06-13 10:15:00	250
0517-0035	2017-06-13 10:30:00	121
0517-0035	2017-06-13 10:45:00	495
0517-0035	2017-06-13 11:00:00	38
0517-0035	2017-06-13 11:15:00	44
0517-0035	2017-06-13 11:30:00	0
0517-0035	2017-06-13 11:45:00	90
0517-0035	2017-06-13 12:00:00	67
0517-0035	2017-06-13 12:15:00	12
0517-0035	2017-06-13 12:30:00	72
0517-0035	2017-06-13 12:45:00	64
0517-0035	2017-06-13 13:00:00	5
0517-0035	2017-06-13 13:15:00	49
0517-0035	2017-06-13 13:30:00	151
0517-0035	2017-06-13 13:45:00	506
0517-0035	2017-06-13 14:00:00	0
0517-0035	2017-06-13 14:15:00	537
0517-0035	2017-06-13 14:30:00	0
0517-0035	2017-06-13 14:45:00	6
0517-0035	2017-06-13 15:00:00	0
0517-0035	2017-06-13 15:15:00	44
0517-0035	2017-06-13 15:30:00	37
0517-0035	2017-06-13 15:45:00	0
0517-0035	2017-06-13 16:00:00	55
0517-0035	2017-06-13 16:15:00	105
0517-0035	2017-06-13 16:30:00	47
0517-0035	2017-06-13 16:45:00	105
0517-0035	2017-06-13 17:00:00	0
0517-0035	2017-06-13 17:15:00	54
0517-0035	2017-06-13 17:30:00	0
0517-0035	2017-06-13 17:45:00	0
0517-0035	2017-06-13 18:00:00	0
0517-0035	2017-06-13 18:15:00	0
0517-0035	2017-06-13 18:30:00	138
0517-0035	2017-06-13 18:45:00	0
0517-0035	2017-06-13 19:00:00	0
0517-0035	2017-06-13 19:15:00	61
0517-0035	2017-06-13 19:30:00	0
0517-0035	2017-06-13 19:45:00	45
0517-0035	2017-06-13 20:00:00	668
0517-0035	2017-06-13 20:15:00	239
0517-0035	2017-06-13 20:30:00	0
0517-0035	2017-06-13 20:45:00	341
0517-0035	2017-06-13 21:00:00	97
0517-0035	2017-06-13 21:15:00	37
0517-0035	2017-06-13 21:30:00	46
0517-0035	2017-06-13 21:45:00	55
0517-0035	2017-06-13 22:00:00	9
0517-0035	2017-06-13 22:15:00	0
0517-0035	2017-06-13 22:30:00	43
0517-0035	2017-06-13 22:45:00	0
0517-0035	2017-06-13 23:00:00	6
0517-0035	2017-06-13 23:15:00	6
0517-0035	2017-06-13 23:30:00	0
0517-0035	2017-06-13 23:45:00	13
0517-0035	2017-06-14 00:00:00	38
0517-0035	2017-06-14 00:15:00	0
0517-0035	2017-06-14 00:30:00	9
0517-0035	2017-06-14 00:45:00	0
0517-0035	2017-06-14 01:00:00	0
0517-0035	2017-06-14 01:15:00	8
0517-0035	2017-06-14 01:30:00	0
0517-0035	2017-06-14 01:45:00	0
0517-0035	2017-06-14 02:00:00	0
0517-0035	2017-06-14 02:15:00	0
0517-0035	2017-06-14 02:30:00	0
0517-0035	2017-06-14 02:45:00	0
0517-0035	2017-06-14 03:00:00	0
0517-0035	2017-06-14 03:15:00	0
0517-0035	2017-06-14 03:30:00	0
0517-0035	2017-06-14 03:45:00	0
0517-0035	2017-06-14 04:00:00	0
0517-0035	2017-06-14 04:15:00	0
0517-0035	2017-06-14 04:30:00	0
0517-0035	2017-06-14 04:45:00	0
0517-0035	2017-06-14 05:00:00	0
0517-0035	2017-06-14 05:15:00	14
0517-0035	2017-06-14 05:30:00	0
0517-0035	2017-06-14 05:45:00	0
0517-0035	2017-06-14 06:00:00	0
0517-0035	2017-06-14 06:15:00	0
0517-0035	2017-06-14 06:30:00	0
0517-0035	2017-06-14 06:45:00	0
0517-0035	2017-06-14 07:00:00	0
0517-0035	2017-06-14 07:15:00	0
0517-0035	2017-06-14 07:30:00	9
0517-0035	2017-06-14 07:45:00	0
0517-0035	2017-06-14 08:00:00	49
0517-0035	2017-06-14 08:15:00	140
0517-0035	2017-06-14 08:30:00	0
0517-0035	2017-06-14 08:45:00	0
0517-0035	2017-06-14 09:00:00	283
0517-0035	2017-06-14 09:15:00	164
0517-0035	2017-06-14 09:30:00	247
0517-0035	2017-06-14 09:45:00	304
0517-0035	2017-06-14 10:00:00	459
0517-0035	2017-06-14 10:15:00	14
0517-0035	2017-06-14 10:30:00	71
0517-0035	2017-06-14 10:45:00	116
0517-0035	2017-06-14 11:00:00	43
0517-0035	2017-06-14 11:15:00	59
0517-0035	2017-06-14 11:30:00	84
0517-0035	2017-06-14 11:45:00	60
0517-0035	2017-06-14 12:00:00	158
0517-0035	2017-06-14 12:15:00	41
0517-0035	2017-06-14 12:30:00	73
0517-0035	2017-06-14 12:45:00	45
0517-0035	2017-06-14 13:00:00	6
0517-0035	2017-06-14 13:15:00	0
0517-0035	2017-06-14 13:30:00	11
0517-0035	2017-06-14 13:45:00	261
0517-0035	2017-06-14 14:00:00	526
0517-0035	2017-06-14 14:15:00	242
0517-0035	2017-06-14 14:30:00	162
0517-0035	2017-06-14 14:45:00	42
0517-0035	2017-06-14 15:00:00	154
0517-0035	2017-06-14 15:15:00	482
0517-0035	2017-06-14 15:30:00	356
0517-0035	2017-06-14 15:45:00	21
0517-0035	2017-06-14 16:00:00	40
0517-0035	2017-06-14 16:15:00	0
0517-0035	2017-06-14 16:30:00	10
0517-0035	2017-06-14 16:45:00	49
0517-0035	2017-06-14 17:00:00	128
0517-0035	2017-06-14 17:15:00	0
0517-0035	2017-06-14 17:30:00	18
0517-0035	2017-06-14 17:45:00	0
0517-0035	2017-06-14 18:00:00	71
0517-0035	2017-06-14 18:15:00	28
0517-0035	2017-06-14 18:30:00	143
0517-0035	2017-06-14 18:45:00	31
0517-0035	2017-06-14 19:00:00	37
0517-0035	2017-06-14 19:15:00	216
0517-0035	2017-06-14 19:30:00	56
0517-0035	2017-06-14 19:45:00	191
0517-0035	2017-06-14 20:00:00	0
0517-0035	2017-06-14 20:15:00	116
0517-0035	2017-06-14 20:30:00	563
0517-0035	2017-06-14 20:45:00	254
0517-0035	2017-06-14 21:00:00	573
0517-0035	2017-06-14 21:15:00	433
0517-0035	2017-06-14 21:30:00	0
0517-0035	2017-06-14 21:45:00	0
0517-0035	2017-06-14 22:00:00	0
0517-0035	2017-06-14 22:15:00	0
0517-0035	2017-06-14 22:30:00	0
0517-0035	2017-06-14 22:45:00	0
0517-0035	2017-06-14 23:00:00	0
0517-0035	2017-06-14 23:15:00	0
0517-0035	2017-06-14 23:30:00	0
0517-0035	2017-06-14 23:45:00	0
