## Supplementary Data 2 for "Digital phenotyping by consumer wearables identifies sleep-associated markers of cardiovascular disease risk and biological aging": ActivityTable_0517-0056-NHC.tsv

0517-0056	2017-06-14 00:00:00	0
0517-0056	2017-06-14 00:15:00	0
0517-0056	2017-06-14 00:30:00	0
0517-0056	2017-06-14 00:45:00	0
0517-0056	2017-06-14 01:00:00	0
0517-0056	2017-06-14 01:15:00	0
0517-0056	2017-06-14 01:30:00	0
0517-0056	2017-06-14 01:45:00	0
0517-0056	2017-06-14 02:00:00	0
0517-0056	2017-06-14 02:15:00	0
0517-0056	2017-06-14 02:30:00	0
0517-0056	2017-06-14 02:45:00	0
0517-0056	2017-06-14 03:00:00	0
0517-0056	2017-06-14 03:15:00	0
0517-0056	2017-06-14 03:30:00	0
0517-0056	2017-06-14 03:45:00	0
0517-0056	2017-06-14 04:00:00	0
0517-0056	2017-06-14 04:15:00	0
0517-0056	2017-06-14 04:30:00	0
0517-0056	2017-06-14 04:45:00	0
0517-0056	2017-06-14 05:00:00	0
0517-0056	2017-06-14 05:15:00	0
0517-0056	2017-06-14 05:30:00	0
0517-0056	2017-06-14 05:45:00	0
0517-0056	2017-06-14 06:00:00	0
0517-0056	2017-06-14 06:15:00	0
0517-0056	2017-06-14 06:30:00	0
0517-0056	2017-06-14 06:45:00	0
0517-0056	2017-06-14 07:00:00	0
0517-0056	2017-06-14 07:15:00	0
0517-0056	2017-06-14 07:30:00	0
0517-0056	2017-06-14 07:45:00	0
0517-0056	2017-06-14 08:00:00	0
0517-0056	2017-06-14 08:15:00	0
0517-0056	2017-06-14 08:30:00	0
0517-0056	2017-06-14 08:45:00	0
0517-0056	2017-06-14 09:00:00	0
0517-0056	2017-06-14 09:15:00	0
0517-0056	2017-06-14 09:30:00	62
0517-0056	2017-06-14 09:45:00	0
0517-0056	2017-06-14 10:00:00	0
0517-0056	2017-06-14 10:15:00	38
0517-0056	2017-06-14 10:30:00	62
0517-0056	2017-06-14 10:45:00	221
0517-0056	2017-06-14 11:00:00	65
0517-0056	2017-06-14 11:15:00	226
0517-0056	2017-06-14 11:30:00	31
0517-0056	2017-06-14 11:45:00	0
0517-0056	2017-06-14 12:00:00	0
0517-0056	2017-06-14 12:15:00	62
0517-0056	2017-06-14 12:30:00	0
0517-0056	2017-06-14 12:45:00	6
0517-0056	2017-06-14 13:00:00	0
0517-0056	2017-06-14 13:15:00	0
0517-0056	2017-06-14 13:30:00	0
0517-0056	2017-06-14 13:45:00	0
0517-0056	2017-06-14 14:00:00	290
0517-0056	2017-06-14 14:15:00	50
0517-0056	2017-06-14 14:30:00	31
0517-0056	2017-06-14 14:45:00	86
0517-0056	2017-06-14 15:00:00	7
0517-0056	2017-06-14 15:15:00	10
0517-0056	2017-06-14 15:30:00	0
0517-0056	2017-06-14 15:45:00	73
0517-0056	2017-06-14 16:00:00	104
0517-0056	2017-06-14 16:15:00	0
0517-0056	2017-06-14 16:30:00	0
0517-0056	2017-06-14 16:45:00	0
0517-0056	2017-06-14 17:00:00	0
0517-0056	2017-06-14 17:15:00	136
0517-0056	2017-06-14 17:30:00	130
0517-0056	2017-06-14 17:45:00	179
0517-0056	2017-06-14 18:00:00	276
0517-0056	2017-06-14 18:15:00	165
0517-0056	2017-06-14 18:30:00	87
0517-0056	2017-06-14 18:45:00	49
0517-0056	2017-06-14 19:00:00	191
0517-0056	2017-06-14 19:15:00	104
0517-0056	2017-06-14 19:30:00	34
0517-0056	2017-06-14 19:45:00	0
0517-0056	2017-06-14 20:00:00	0
0517-0056	2017-06-14 20:15:00	0
0517-0056	2017-06-14 20:30:00	0
0517-0056	2017-06-14 20:45:00	33
0517-0056	2017-06-14 21:00:00	15
0517-0056	2017-06-14 21:15:00	4
0517-0056	2017-06-14 21:30:00	20
0517-0056	2017-06-14 21:45:00	21
0517-0056	2017-06-14 22:00:00	0
0517-0056	2017-06-14 22:15:00	242
0517-0056	2017-06-14 22:30:00	58
0517-0056	2017-06-14 22:45:00	7
0517-0056	2017-06-14 23:00:00	0
0517-0056	2017-06-14 23:15:00	0
0517-0056	2017-06-14 23:30:00	0
0517-0056	2017-06-14 23:45:00	0
0517-0056	2017-06-15 00:00:00	0
0517-0056	2017-06-15 00:15:00	0
0517-0056	2017-06-15 00:30:00	0
0517-0056	2017-06-15 00:45:00	0
0517-0056	2017-06-15 01:00:00	0
0517-0056	2017-06-15 01:15:00	0
0517-0056	2017-06-15 01:30:00	0
0517-0056	2017-06-15 01:45:00	9
0517-0056	2017-06-15 02:00:00	0
0517-0056	2017-06-15 02:15:00	0
0517-0056	2017-06-15 02:30:00	5
0517-0056	2017-06-15 02:45:00	6
0517-0056	2017-06-15 03:00:00	0
0517-0056	2017-06-15 03:15:00	0
0517-0056	2017-06-15 03:30:00	0
0517-0056	2017-06-15 03:45:00	7
0517-0056	2017-06-15 04:00:00	0
0517-0056	2017-06-15 04:15:00	0
0517-0056	2017-06-15 04:30:00	0
0517-0056	2017-06-15 04:45:00	0
0517-0056	2017-06-15 05:00:00	0
0517-0056	2017-06-15 05:15:00	0
0517-0056	2017-06-15 05:30:00	0
0517-0056	2017-06-15 05:45:00	64
0517-0056	2017-06-15 06:00:00	34
0517-0056	2017-06-15 06:15:00	12
0517-0056	2017-06-15 06:30:00	73
0517-0056	2017-06-15 06:45:00	0
0517-0056	2017-06-15 07:00:00	0
0517-0056	2017-06-15 07:15:00	155
0517-0056	2017-06-15 07:30:00	351
0517-0056	2017-06-15 07:45:00	139
0517-0056	2017-06-15 08:00:00	213
0517-0056	2017-06-15 08:15:00	230
0517-0056	2017-06-15 08:30:00	395
0517-0056	2017-06-15 08:45:00	505
0517-0056	2017-06-15 09:00:00	38
0517-0056	2017-06-15 09:15:00	88
0517-0056	2017-06-15 09:30:00	23
0517-0056	2017-06-15 09:45:00	6
0517-0056	2017-06-15 10:00:00	464
0517-0056	2017-06-15 10:15:00	186
0517-0056	2017-06-15 10:30:00	7
0517-0056	2017-06-15 10:45:00	0
0517-0056	2017-06-15 11:00:00	106
0517-0056	2017-06-15 11:15:00	233
0517-0056	2017-06-15 11:30:00	206
0517-0056	2017-06-15 11:45:00	242
0517-0056	2017-06-15 12:00:00	853
0517-0056	2017-06-15 12:15:00	360
0517-0056	2017-06-15 12:30:00	830
0517-0056	2017-06-15 12:45:00	99
0517-0056	2017-06-15 13:00:00	62
0517-0056	2017-06-15 13:15:00	125
0517-0056	2017-06-15 13:30:00	41
0517-0056	2017-06-15 13:45:00	34
0517-0056	2017-06-15 14:00:00	23
0517-0056	2017-06-15 14:15:00	48
0517-0056	2017-06-15 14:30:00	34
0517-0056	2017-06-15 14:45:00	64
0517-0056	2017-06-15 15:00:00	55
0517-0056	2017-06-15 15:15:00	294
0517-0056	2017-06-15 15:30:00	0
0517-0056	2017-06-15 15:45:00	330
0517-0056	2017-06-15 16:00:00	102
0517-0056	2017-06-15 16:15:00	299
0517-0056	2017-06-15 16:30:00	386
0517-0056	2017-06-15 16:45:00	259
0517-0056	2017-06-15 17:00:00	23
0517-0056	2017-06-15 17:15:00	69
0517-0056	2017-06-15 17:30:00	43
0517-0056	2017-06-15 17:45:00	90
0517-0056	2017-06-15 18:00:00	26
0517-0056	2017-06-15 18:15:00	0
0517-0056	2017-06-15 18:30:00	19
0517-0056	2017-06-15 18:45:00	0
0517-0056	2017-06-15 19:00:00	128
0517-0056	2017-06-15 19:15:00	0
0517-0056	2017-06-15 19:30:00	87
0517-0056	2017-06-15 19:45:00	0
0517-0056	2017-06-15 20:00:00	8
0517-0056	2017-06-15 20:15:00	0
0517-0056	2017-06-15 20:30:00	0
0517-0056	2017-06-15 20:45:00	0
0517-0056	2017-06-15 21:00:00	48
0517-0056	2017-06-15 21:15:00	18
0517-0056	2017-06-15 21:30:00	458
0517-0056	2017-06-15 21:45:00	483
0517-0056	2017-06-15 22:00:00	239
0517-0056	2017-06-15 22:15:00	156
0517-0056	2017-06-15 22:30:00	73
0517-0056	2017-06-15 22:45:00	14
0517-0056	2017-06-15 23:00:00	183
0517-0056	2017-06-15 23:15:00	18
0517-0056	2017-06-15 23:30:00	56
0517-0056	2017-06-15 23:45:00	0
0517-0056	2017-06-16 00:00:00	0
0517-0056	2017-06-16 00:15:00	0
0517-0056	2017-06-16 00:30:00	85
0517-0056	2017-06-16 00:45:00	0
0517-0056	2017-06-16 01:00:00	44
0517-0056	2017-06-16 01:15:00	80
0517-0056	2017-06-16 01:30:00	29
0517-0056	2017-06-16 01:45:00	63
0517-0056	2017-06-16 02:00:00	12
0517-0056	2017-06-16 02:15:00	37
0517-0056	2017-06-16 02:30:00	68
0517-0056	2017-06-16 02:45:00	25
0517-0056	2017-06-16 03:00:00	7
0517-0056	2017-06-16 03:15:00	0
0517-0056	2017-06-16 03:30:00	0
0517-0056	2017-06-16 03:45:00	0
0517-0056	2017-06-16 04:00:00	0
0517-0056	2017-06-16 04:15:00	0
0517-0056	2017-06-16 04:30:00	0
0517-0056	2017-06-16 04:45:00	0
0517-0056	2017-06-16 05:00:00	7
0517-0056	2017-06-16 05:15:00	0
0517-0056	2017-06-16 05:30:00	0
0517-0056	2017-06-16 05:45:00	5
0517-0056	2017-06-16 06:00:00	44
0517-0056	2017-06-16 06:15:00	13
0517-0056	2017-06-16 06:30:00	105
0517-0056	2017-06-16 06:45:00	32
0517-0056	2017-06-16 07:00:00	167
0517-0056	2017-06-16 07:15:00	102
0517-0056	2017-06-16 07:30:00	367
0517-0056	2017-06-16 07:45:00	122
0517-0056	2017-06-16 08:00:00	210
0517-0056	2017-06-16 08:15:00	277
0517-0056	2017-06-16 08:30:00	96
0517-0056	2017-06-16 08:45:00	177
0517-0056	2017-06-16 09:00:00	241
0517-0056	2017-06-16 09:15:00	23
0517-0056	2017-06-16 09:30:00	56
0517-0056	2017-06-16 09:45:00	715
0517-0056	2017-06-16 10:00:00	195
0517-0056	2017-06-16 10:15:00	56
0517-0056	2017-06-16 10:30:00	89
0517-0056	2017-06-16 10:45:00	71
0517-0056	2017-06-16 11:00:00	344
0517-0056	2017-06-16 11:15:00	180
0517-0056	2017-06-16 11:30:00	288
0517-0056	2017-06-16 11:45:00	25
0517-0056	2017-06-16 12:00:00	23
0517-0056	2017-06-16 12:15:00	8
0517-0056	2017-06-16 12:30:00	217
0517-0056	2017-06-16 12:45:00	182
0517-0056	2017-06-16 13:00:00	39
0517-0056	2017-06-16 13:15:00	9
0517-0056	2017-06-16 13:30:00	4
0517-0056	2017-06-16 13:45:00	7
0517-0056	2017-06-16 14:00:00	0
0517-0056	2017-06-16 14:15:00	11
0517-0056	2017-06-16 14:30:00	159
0517-0056	2017-06-16 14:45:00	204
0517-0056	2017-06-16 15:00:00	299
0517-0056	2017-06-16 15:15:00	0
0517-0056	2017-06-16 15:30:00	0
0517-0056	2017-06-16 15:45:00	113
0517-0056	2017-06-16 16:00:00	156
0517-0056	2017-06-16 16:15:00	14
0517-0056	2017-06-16 16:30:00	132
0517-0056	2017-06-16 16:45:00	93
0517-0056	2017-06-16 17:00:00	297
0517-0056	2017-06-16 17:15:00	0
0517-0056	2017-06-16 17:30:00	0
0517-0056	2017-06-16 17:45:00	0
0517-0056	2017-06-16 18:00:00	0
0517-0056	2017-06-16 18:15:00	0
0517-0056	2017-06-16 18:30:00	0
0517-0056	2017-06-16 18:45:00	0
0517-0056	2017-06-16 19:00:00	0
0517-0056	2017-06-16 19:15:00	0
0517-0056	2017-06-16 19:30:00	0
0517-0056	2017-06-16 19:45:00	0
0517-0056	2017-06-16 20:00:00	0
0517-0056	2017-06-16 20:15:00	0
0517-0056	2017-06-16 20:30:00	0
0517-0056	2017-06-16 20:45:00	0
0517-0056	2017-06-16 21:00:00	0
0517-0056	2017-06-16 21:15:00	0
0517-0056	2017-06-16 21:30:00	0
0517-0056	2017-06-16 21:45:00	0
0517-0056	2017-06-16 22:00:00	38
0517-0056	2017-06-16 22:15:00	33
0517-0056	2017-06-16 22:30:00	158
0517-0056	2017-06-16 22:45:00	0
0517-0056	2017-06-16 23:00:00	0
0517-0056	2017-06-16 23:15:00	0
0517-0056	2017-06-16 23:30:00	15
0517-0056	2017-06-16 23:45:00	0
0517-0056	2017-06-17 00:00:00	0
0517-0056	2017-06-17 00:15:00	0
0517-0056	2017-06-17 00:30:00	0
0517-0056	2017-06-17 00:45:00	0
0517-0056	2017-06-17 01:00:00	0
0517-0056	2017-06-17 01:15:00	0
0517-0056	2017-06-17 01:30:00	0
0517-0056	2017-06-17 01:45:00	0
0517-0056	2017-06-17 02:00:00	0
0517-0056	2017-06-17 02:15:00	0
0517-0056	2017-06-17 02:30:00	0
0517-0056	2017-06-17 02:45:00	0
0517-0056	2017-06-17 03:00:00	0
0517-0056	2017-06-17 03:15:00	0
0517-0056	2017-06-17 03:30:00	0
0517-0056	2017-06-17 03:45:00	36
0517-0056	2017-06-17 04:00:00	0
0517-0056	2017-06-17 04:15:00	38
0517-0056	2017-06-17 04:30:00	15
0517-0056	2017-06-17 04:45:00	0
0517-0056	2017-06-17 05:00:00	0
0517-0056	2017-06-17 05:15:00	0
0517-0056	2017-06-17 05:30:00	0
0517-0056	2017-06-17 05:45:00	0
0517-0056	2017-06-17 06:00:00	0
0517-0056	2017-06-17 06:15:00	0
0517-0056	2017-06-17 06:30:00	0
0517-0056	2017-06-17 06:45:00	24
0517-0056	2017-06-17 07:00:00	94
0517-0056	2017-06-17 07:15:00	536
0517-0056	2017-06-17 07:30:00	354
0517-0056	2017-06-17 07:45:00	387
0517-0056	2017-06-17 08:00:00	148
0517-0056	2017-06-17 08:15:00	31
0517-0056	2017-06-17 08:30:00	852
0517-0056	2017-06-17 08:45:00	191
0517-0056	2017-06-17 09:00:00	265
0517-0056	2017-06-17 09:15:00	20
0517-0056	2017-06-17 09:30:00	0
0517-0056	2017-06-17 09:45:00	46
0517-0056	2017-06-17 10:00:00	368
0517-0056	2017-06-17 10:15:00	648
0517-0056	2017-06-17 10:30:00	377
0517-0056	2017-06-17 10:45:00	676
0517-0056	2017-06-17 11:00:00	382
0517-0056	2017-06-17 11:15:00	901
0517-0056	2017-06-17 11:30:00	5
0517-0056	2017-06-17 11:45:00	278
0517-0056	2017-06-17 12:00:00	188
0517-0056	2017-06-17 12:15:00	227
0517-0056	2017-06-17 12:30:00	19
0517-0056	2017-06-17 12:45:00	14
0517-0056	2017-06-17 13:00:00	149
0517-0056	2017-06-17 13:15:00	15
0517-0056	2017-06-17 13:30:00	0
0517-0056	2017-06-17 13:45:00	7
0517-0056	2017-06-17 14:00:00	136
0517-0056	2017-06-17 14:15:00	6
0517-0056	2017-06-17 14:30:00	0
0517-0056	2017-06-17 14:45:00	56
0517-0056	2017-06-17 15:00:00	65
0517-0056	2017-06-17 15:15:00	0
0517-0056	2017-06-17 15:30:00	6
0517-0056	2017-06-17 15:45:00	18
0517-0056	2017-06-17 16:00:00	37
0517-0056	2017-06-17 16:15:00	15
0517-0056	2017-06-17 16:30:00	0
0517-0056	2017-06-17 16:45:00	0
0517-0056	2017-06-17 17:00:00	0
0517-0056	2017-06-17 17:15:00	0
0517-0056	2017-06-17 17:30:00	0
0517-0056	2017-06-17 17:45:00	0
0517-0056	2017-06-17 18:00:00	0
0517-0056	2017-06-17 18:15:00	0
0517-0056	2017-06-17 18:30:00	0
0517-0056	2017-06-17 18:45:00	0
0517-0056	2017-06-17 19:00:00	0
0517-0056	2017-06-17 19:15:00	0
0517-0056	2017-06-17 19:30:00	0
0517-0056	2017-06-17 19:45:00	0
0517-0056	2017-06-17 20:00:00	0
0517-0056	2017-06-17 20:15:00	0
0517-0056	2017-06-17 20:30:00	0
0517-0056	2017-06-17 20:45:00	0
0517-0056	2017-06-17 21:00:00	0
0517-0056	2017-06-17 21:15:00	0
0517-0056	2017-06-17 21:30:00	0
0517-0056	2017-06-17 21:45:00	0
0517-0056	2017-06-17 22:00:00	0
0517-0056	2017-06-17 22:15:00	0
0517-0056	2017-06-17 22:30:00	0
0517-0056	2017-06-17 22:45:00	131
0517-0056	2017-06-17 23:00:00	19
0517-0056	2017-06-17 23:15:00	0
0517-0056	2017-06-17 23:30:00	0
0517-0056	2017-06-17 23:45:00	10
0517-0056	2017-06-18 00:00:00	7
0517-0056	2017-06-18 00:15:00	0
0517-0056	2017-06-18 00:30:00	0
0517-0056	2017-06-18 00:45:00	11
0517-0056	2017-06-18 01:00:00	0
0517-0056	2017-06-18 01:15:00	0
0517-0056	2017-06-18 01:30:00	0
0517-0056	2017-06-18 01:45:00	0
0517-0056	2017-06-18 02:00:00	0
0517-0056	2017-06-18 02:15:00	0
0517-0056	2017-06-18 02:30:00	8
0517-0056	2017-06-18 02:45:00	18
0517-0056	2017-06-18 03:00:00	0
0517-0056	2017-06-18 03:15:00	0
0517-0056	2017-06-18 03:30:00	0
0517-0056	2017-06-18 03:45:00	0
0517-0056	2017-06-18 04:00:00	0
0517-0056	2017-06-18 04:15:00	0
0517-0056	2017-06-18 04:30:00	0
0517-0056	2017-06-18 04:45:00	0
0517-0056	2017-06-18 05:00:00	0
0517-0056	2017-06-18 05:15:00	0
0517-0056	2017-06-18 05:30:00	0
0517-0056	2017-06-18 05:45:00	0
0517-0056	2017-06-18 06:00:00	50
0517-0056	2017-06-18 06:15:00	106
0517-0056	2017-06-18 06:30:00	0
0517-0056	2017-06-18 06:45:00	116
0517-0056	2017-06-18 07:00:00	294
0517-0056	2017-06-18 07:15:00	279
0517-0056	2017-06-18 07:30:00	694
0517-0056	2017-06-18 07:45:00	215
0517-0056	2017-06-18 08:00:00	168
0517-0056	2017-06-18 08:15:00	86
0517-0056	2017-06-18 08:30:00	335
0517-0056	2017-06-18 08:45:00	270
0517-0056	2017-06-18 09:00:00	417
0517-0056	2017-06-18 09:15:00	63
0517-0056	2017-06-18 09:30:00	65
0517-0056	2017-06-18 09:45:00	32
0517-0056	2017-06-18 10:00:00	47
0517-0056	2017-06-18 10:15:00	107
0517-0056	2017-06-18 10:30:00	51
0517-0056	2017-06-18 10:45:00	0
0517-0056	2017-06-18 11:00:00	258
0517-0056	2017-06-18 11:15:00	518
0517-0056	2017-06-18 11:30:00	7
0517-0056	2017-06-18 11:45:00	269
0517-0056	2017-06-18 12:00:00	8
0517-0056	2017-06-18 12:15:00	24
0517-0056	2017-06-18 12:30:00	229
0517-0056	2017-06-18 12:45:00	19
0517-0056	2017-06-18 13:00:00	181
0517-0056	2017-06-18 13:15:00	158
0517-0056	2017-06-18 13:30:00	175
0517-0056	2017-06-18 13:45:00	0
0517-0056	2017-06-18 14:00:00	0
0517-0056	2017-06-18 14:15:00	16
0517-0056	2017-06-18 14:30:00	27
0517-0056	2017-06-18 14:45:00	28
0517-0056	2017-06-18 15:00:00	0
0517-0056	2017-06-18 15:15:00	194
0517-0056	2017-06-18 15:30:00	0
0517-0056	2017-06-18 15:45:00	9
0517-0056	2017-06-18 16:00:00	0
0517-0056	2017-06-18 16:15:00	54
0517-0056	2017-06-18 16:30:00	404
0517-0056	2017-06-18 16:45:00	40
0517-0056	2017-06-18 17:00:00	0
0517-0056	2017-06-18 17:15:00	0
0517-0056	2017-06-18 17:30:00	115
0517-0056	2017-06-18 17:45:00	212
0517-0056	2017-06-18 18:00:00	136
0517-0056	2017-06-18 18:15:00	301
0517-0056	2017-06-18 18:30:00	165
0517-0056	2017-06-18 18:45:00	172
0517-0056	2017-06-18 19:00:00	273
0517-0056	2017-06-18 19:15:00	436
0517-0056	2017-06-18 19:30:00	186
0517-0056	2017-06-18 19:45:00	162
0517-0056	2017-06-18 20:00:00	11
0517-0056	2017-06-18 20:15:00	37
0517-0056	2017-06-18 20:30:00	46
0517-0056	2017-06-18 20:45:00	101
0517-0056	2017-06-18 21:00:00	184
0517-0056	2017-06-18 21:15:00	0
0517-0056	2017-06-18 21:30:00	36
0517-0056	2017-06-18 21:45:00	23
0517-0056	2017-06-18 22:00:00	229
0517-0056	2017-06-18 22:15:00	145
0517-0056	2017-06-18 22:30:00	90
0517-0056	2017-06-18 22:45:00	0
0517-0056	2017-06-18 23:00:00	0
0517-0056	2017-06-18 23:15:00	9
0517-0056	2017-06-18 23:30:00	0
0517-0056	2017-06-18 23:45:00	0
0517-0056	2017-06-19 00:00:00	0
0517-0056	2017-06-19 00:15:00	7
0517-0056	2017-06-19 00:30:00	0
0517-0056	2017-06-19 00:45:00	0
0517-0056	2017-06-19 01:00:00	0
0517-0056	2017-06-19 01:15:00	0
0517-0056	2017-06-19 01:30:00	0
0517-0056	2017-06-19 01:45:00	25
0517-0056	2017-06-19 02:00:00	31
0517-0056	2017-06-19 02:15:00	0
0517-0056	2017-06-19 02:30:00	7
0517-0056	2017-06-19 02:45:00	20
0517-0056	2017-06-19 03:00:00	15
0517-0056	2017-06-19 03:15:00	0
0517-0056	2017-06-19 03:30:00	0
0517-0056	2017-06-19 03:45:00	0
0517-0056	2017-06-19 04:00:00	25
0517-0056	2017-06-19 04:15:00	0
0517-0056	2017-06-19 04:30:00	12
0517-0056	2017-06-19 04:45:00	0
0517-0056	2017-06-19 05:00:00	0
0517-0056	2017-06-19 05:15:00	0
0517-0056	2017-06-19 05:30:00	0
0517-0056	2017-06-19 05:45:00	74
0517-0056	2017-06-19 06:00:00	83
0517-0056	2017-06-19 06:15:00	0
0517-0056	2017-06-19 06:30:00	15
0517-0056	2017-06-19 06:45:00	7
0517-0056	2017-06-19 07:00:00	508
0517-0056	2017-06-19 07:15:00	550
0517-0056	2017-06-19 07:30:00	447
0517-0056	2017-06-19 07:45:00	360
0517-0056	2017-06-19 08:00:00	223
0517-0056	2017-06-19 08:15:00	34
0517-0056	2017-06-19 08:30:00	206
0517-0056	2017-06-19 08:45:00	276
0517-0056	2017-06-19 09:00:00	248
0517-0056	2017-06-19 09:15:00	308
0517-0056	2017-06-19 09:30:00	78
0517-0056	2017-06-19 09:45:00	392
0517-0056	2017-06-19 10:00:00	138
0517-0056	2017-06-19 10:15:00	127
0517-0056	2017-06-19 10:30:00	0
0517-0056	2017-06-19 10:45:00	0
0517-0056	2017-06-19 11:00:00	0
0517-0056	2017-06-19 11:15:00	62
0517-0056	2017-06-19 11:30:00	0
0517-0056	2017-06-19 11:45:00	0
0517-0056	2017-06-19 12:00:00	0
0517-0056	2017-06-19 12:15:00	0
0517-0056	2017-06-19 12:30:00	0
0517-0056	2017-06-19 12:45:00	0
0517-0056	2017-06-19 13:00:00	0
0517-0056	2017-06-19 13:15:00	0
0517-0056	2017-06-19 13:30:00	0
0517-0056	2017-06-19 13:45:00	0
0517-0056	2017-06-19 14:00:00	0
0517-0056	2017-06-19 14:15:00	0
0517-0056	2017-06-19 14:30:00	0
0517-0056	2017-06-19 14:45:00	0
0517-0056	2017-06-19 15:00:00	0
0517-0056	2017-06-19 15:15:00	0
0517-0056	2017-06-19 15:30:00	0
0517-0056	2017-06-19 15:45:00	0
0517-0056	2017-06-19 16:00:00	0
0517-0056	2017-06-19 16:15:00	0
0517-0056	2017-06-19 16:30:00	0
0517-0056	2017-06-19 16:45:00	0
0517-0056	2017-06-19 17:00:00	0
0517-0056	2017-06-19 17:15:00	0
0517-0056	2017-06-19 17:30:00	0
0517-0056	2017-06-19 17:45:00	0
0517-0056	2017-06-19 18:00:00	0
0517-0056	2017-06-19 18:15:00	0
0517-0056	2017-06-19 18:30:00	0
0517-0056	2017-06-19 18:45:00	0
0517-0056	2017-06-19 19:00:00	0
0517-0056	2017-06-19 19:15:00	0
0517-0056	2017-06-19 19:30:00	0
0517-0056	2017-06-19 19:45:00	0
0517-0056	2017-06-19 20:00:00	0
0517-0056	2017-06-19 20:15:00	0
0517-0056	2017-06-19 20:30:00	0
0517-0056	2017-06-19 20:45:00	0
0517-0056	2017-06-19 21:00:00	0
0517-0056	2017-06-19 21:15:00	0
0517-0056	2017-06-19 21:30:00	0
0517-0056	2017-06-19 21:45:00	0
0517-0056	2017-06-19 22:00:00	0
0517-0056	2017-06-19 22:15:00	0
0517-0056	2017-06-19 22:30:00	0
0517-0056	2017-06-19 22:45:00	0
0517-0056	2017-06-19 23:00:00	0
0517-0056	2017-06-19 23:15:00	0
0517-0056	2017-06-19 23:30:00	0
0517-0056	2017-06-19 23:45:00	0
