## Supplementary Data 2 for "Digital phenotyping by consumer wearables identifies sleep-associated markers of cardiovascular disease risk and biological aging": ActivityTable_0517-0057-NHC.tsv

0517-0057	2017-10-26 00:00:00	0
0517-0057	2017-10-26 00:15:00	0
0517-0057	2017-10-26 00:30:00	0
0517-0057	2017-10-26 00:45:00	0
0517-0057	2017-10-26 01:00:00	0
0517-0057	2017-10-26 01:15:00	0
0517-0057	2017-10-26 01:30:00	0
0517-0057	2017-10-26 01:45:00	0
0517-0057	2017-10-26 02:00:00	0
0517-0057	2017-10-26 02:15:00	0
0517-0057	2017-10-26 02:30:00	0
0517-0057	2017-10-26 02:45:00	0
0517-0057	2017-10-26 03:00:00	0
0517-0057	2017-10-26 03:15:00	0
0517-0057	2017-10-26 03:30:00	0
0517-0057	2017-10-26 03:45:00	0
0517-0057	2017-10-26 04:00:00	0
0517-0057	2017-10-26 04:15:00	0
0517-0057	2017-10-26 04:30:00	0
0517-0057	2017-10-26 04:45:00	0
0517-0057	2017-10-26 05:00:00	0
0517-0057	2017-10-26 05:15:00	0
0517-0057	2017-10-26 05:30:00	0
0517-0057	2017-10-26 05:45:00	0
0517-0057	2017-10-26 06:00:00	0
0517-0057	2017-10-26 06:15:00	0
0517-0057	2017-10-26 06:30:00	0
0517-0057	2017-10-26 06:45:00	0
0517-0057	2017-10-26 07:00:00	0
0517-0057	2017-10-26 07:15:00	0
0517-0057	2017-10-26 07:30:00	0
0517-0057	2017-10-26 07:45:00	0
0517-0057	2017-10-26 08:00:00	0
0517-0057	2017-10-26 08:15:00	0
0517-0057	2017-10-26 08:30:00	0
0517-0057	2017-10-26 08:45:00	0
0517-0057	2017-10-26 09:00:00	0
0517-0057	2017-10-26 09:15:00	0
0517-0057	2017-10-26 09:30:00	0
0517-0057	2017-10-26 09:45:00	0
0517-0057	2017-10-26 10:00:00	0
0517-0057	2017-10-26 10:15:00	0
0517-0057	2017-10-26 10:30:00	0
0517-0057	2017-10-26 10:45:00	61
0517-0057	2017-10-26 11:00:00	0
0517-0057	2017-10-26 11:15:00	10
0517-0057	2017-10-26 11:30:00	411
0517-0057	2017-10-26 11:45:00	300
0517-0057	2017-10-26 12:00:00	453
0517-0057	2017-10-26 12:15:00	17
0517-0057	2017-10-26 12:30:00	521
0517-0057	2017-10-26 12:45:00	663
0517-0057	2017-10-26 13:00:00	123
0517-0057	2017-10-26 13:15:00	153
0517-0057	2017-10-26 13:30:00	0
0517-0057	2017-10-26 13:45:00	0
0517-0057	2017-10-26 14:00:00	0
0517-0057	2017-10-26 14:15:00	84
0517-0057	2017-10-26 14:30:00	0
0517-0057	2017-10-26 14:45:00	39
0517-0057	2017-10-26 15:00:00	0
0517-0057	2017-10-26 15:15:00	66
0517-0057	2017-10-26 15:30:00	31
0517-0057	2017-10-26 15:45:00	132
0517-0057	2017-10-26 16:00:00	75
0517-0057	2017-10-26 16:15:00	19
0517-0057	2017-10-26 16:30:00	0
0517-0057	2017-10-26 16:45:00	28
0517-0057	2017-10-26 17:00:00	90
0517-0057	2017-10-26 17:15:00	95
0517-0057	2017-10-26 17:30:00	44
0517-0057	2017-10-26 17:45:00	25
0517-0057	2017-10-26 18:00:00	158
0517-0057	2017-10-26 18:15:00	79
0517-0057	2017-10-26 18:30:00	0
0517-0057	2017-10-26 18:45:00	133
0517-0057	2017-10-26 19:00:00	35
0517-0057	2017-10-26 19:15:00	37
0517-0057	2017-10-26 19:30:00	7
0517-0057	2017-10-26 19:45:00	60
0517-0057	2017-10-26 20:00:00	62
0517-0057	2017-10-26 20:15:00	23
0517-0057	2017-10-26 20:30:00	127
0517-0057	2017-10-26 20:45:00	31
0517-0057	2017-10-26 21:00:00	51
0517-0057	2017-10-26 21:15:00	174
0517-0057	2017-10-26 21:30:00	36
0517-0057	2017-10-26 21:45:00	120
0517-0057	2017-10-26 22:00:00	169
0517-0057	2017-10-26 22:15:00	767
0517-0057	2017-10-26 22:30:00	174
0517-0057	2017-10-26 22:45:00	664
0517-0057	2017-10-26 23:00:00	23
0517-0057	2017-10-26 23:15:00	0
0517-0057	2017-10-26 23:30:00	52
0517-0057	2017-10-26 23:45:00	0
0517-0057	2017-10-27 00:00:00	36
0517-0057	2017-10-27 00:15:00	0
0517-0057	2017-10-27 00:30:00	0
0517-0057	2017-10-27 00:45:00	0
0517-0057	2017-10-27 01:00:00	0
0517-0057	2017-10-27 01:15:00	0
0517-0057	2017-10-27 01:30:00	0
0517-0057	2017-10-27 01:45:00	41
0517-0057	2017-10-27 02:00:00	56
0517-0057	2017-10-27 02:15:00	0
0517-0057	2017-10-27 02:30:00	0
0517-0057	2017-10-27 02:45:00	11
0517-0057	2017-10-27 03:00:00	0
0517-0057	2017-10-27 03:15:00	0
0517-0057	2017-10-27 03:30:00	0
0517-0057	2017-10-27 03:45:00	0
0517-0057	2017-10-27 04:00:00	0
0517-0057	2017-10-27 04:15:00	15
0517-0057	2017-10-27 04:30:00	0
0517-0057	2017-10-27 04:45:00	0
0517-0057	2017-10-27 05:00:00	0
0517-0057	2017-10-27 05:15:00	0
0517-0057	2017-10-27 05:30:00	0
0517-0057	2017-10-27 05:45:00	0
0517-0057	2017-10-27 06:00:00	0
0517-0057	2017-10-27 06:15:00	0
0517-0057	2017-10-27 06:30:00	0
0517-0057	2017-10-27 06:45:00	0
0517-0057	2017-10-27 07:00:00	0
0517-0057	2017-10-27 07:15:00	0
0517-0057	2017-10-27 07:30:00	45
0517-0057	2017-10-27 07:45:00	10
0517-0057	2017-10-27 08:00:00	55
0517-0057	2017-10-27 08:15:00	0
0517-0057	2017-10-27 08:30:00	9
0517-0057	2017-10-27 08:45:00	19
0517-0057	2017-10-27 09:00:00	72
0517-0057	2017-10-27 09:15:00	27
0517-0057	2017-10-27 09:30:00	307
0517-0057	2017-10-27 09:45:00	717
0517-0057	2017-10-27 10:00:00	126
0517-0057	2017-10-27 10:15:00	516
0517-0057	2017-10-27 10:30:00	78
0517-0057	2017-10-27 10:45:00	209
0517-0057	2017-10-27 11:00:00	0
0517-0057	2017-10-27 11:15:00	68
0517-0057	2017-10-27 11:30:00	113
0517-0057	2017-10-27 11:45:00	143
0517-0057	2017-10-27 12:00:00	58
0517-0057	2017-10-27 12:15:00	12
0517-0057	2017-10-27 12:30:00	250
0517-0057	2017-10-27 12:45:00	69
0517-0057	2017-10-27 13:00:00	80
0517-0057	2017-10-27 13:15:00	75
0517-0057	2017-10-27 13:30:00	101
0517-0057	2017-10-27 13:45:00	124
0517-0057	2017-10-27 14:00:00	189
0517-0057	2017-10-27 14:15:00	119
0517-0057	2017-10-27 14:30:00	262
0517-0057	2017-10-27 14:45:00	60
0517-0057	2017-10-27 15:00:00	114
0517-0057	2017-10-27 15:15:00	435
0517-0057	2017-10-27 15:30:00	188
0517-0057	2017-10-27 15:45:00	44
0517-0057	2017-10-27 16:00:00	40
0517-0057	2017-10-27 16:15:00	0
0517-0057	2017-10-27 16:30:00	216
0517-0057	2017-10-27 16:45:00	136
0517-0057	2017-10-27 17:00:00	26
0517-0057	2017-10-27 17:15:00	295
0517-0057	2017-10-27 17:30:00	85
0517-0057	2017-10-27 17:45:00	85
0517-0057	2017-10-27 18:00:00	38
0517-0057	2017-10-27 18:15:00	39
0517-0057	2017-10-27 18:30:00	162
0517-0057	2017-10-27 18:45:00	148
0517-0057	2017-10-27 19:00:00	205
0517-0057	2017-10-27 19:15:00	248
0517-0057	2017-10-27 19:30:00	172
0517-0057	2017-10-27 19:45:00	56
0517-0057	2017-10-27 20:00:00	237
0517-0057	2017-10-27 20:15:00	71
0517-0057	2017-10-27 20:30:00	16
0517-0057	2017-10-27 20:45:00	0
0517-0057	2017-10-27 21:00:00	47
0517-0057	2017-10-27 21:15:00	644
0517-0057	2017-10-27 21:30:00	494
0517-0057	2017-10-27 21:45:00	471
0517-0057	2017-10-27 22:00:00	39
0517-0057	2017-10-27 22:15:00	0
0517-0057	2017-10-27 22:30:00	11
0517-0057	2017-10-27 22:45:00	38
0517-0057	2017-10-27 23:00:00	0
0517-0057	2017-10-27 23:15:00	0
0517-0057	2017-10-27 23:30:00	0
0517-0057	2017-10-27 23:45:00	0
0517-0057	2017-10-28 00:00:00	0
0517-0057	2017-10-28 00:15:00	0
0517-0057	2017-10-28 00:30:00	0
0517-0057	2017-10-28 00:45:00	0
0517-0057	2017-10-28 01:00:00	0
0517-0057	2017-10-28 01:15:00	0
0517-0057	2017-10-28 01:30:00	0
0517-0057	2017-10-28 01:45:00	0
0517-0057	2017-10-28 02:00:00	0
0517-0057	2017-10-28 02:15:00	0
0517-0057	2017-10-28 02:30:00	0
0517-0057	2017-10-28 02:45:00	0
0517-0057	2017-10-28 03:00:00	0
0517-0057	2017-10-28 03:15:00	0
0517-0057	2017-10-28 03:30:00	0
0517-0057	2017-10-28 03:45:00	0
0517-0057	2017-10-28 04:00:00	0
0517-0057	2017-10-28 04:15:00	0
0517-0057	2017-10-28 04:30:00	0
0517-0057	2017-10-28 04:45:00	0
0517-0057	2017-10-28 05:00:00	0
0517-0057	2017-10-28 05:15:00	0
0517-0057	2017-10-28 05:30:00	0
0517-0057	2017-10-28 05:45:00	0
0517-0057	2017-10-28 06:00:00	0
0517-0057	2017-10-28 06:15:00	0
0517-0057	2017-10-28 06:30:00	0
0517-0057	2017-10-28 06:45:00	0
0517-0057	2017-10-28 07:00:00	11
0517-0057	2017-10-28 07:15:00	0
0517-0057	2017-10-28 07:30:00	99
0517-0057	2017-10-28 07:45:00	37
0517-0057	2017-10-28 08:00:00	65
0517-0057	2017-10-28 08:15:00	0
0517-0057	2017-10-28 08:30:00	0
0517-0057	2017-10-28 08:45:00	0
0517-0057	2017-10-28 09:00:00	36
0517-0057	2017-10-28 09:15:00	630
0517-0057	2017-10-28 09:30:00	705
0517-0057	2017-10-28 09:45:00	11
0517-0057	2017-10-28 10:00:00	100
0517-0057	2017-10-28 10:15:00	0
0517-0057	2017-10-28 10:30:00	83
0517-0057	2017-10-28 10:45:00	167
0517-0057	2017-10-28 11:00:00	12
0517-0057	2017-10-28 11:15:00	0
0517-0057	2017-10-28 11:30:00	0
0517-0057	2017-10-28 11:45:00	77
0517-0057	2017-10-28 12:00:00	0
0517-0057	2017-10-28 12:15:00	185
0517-0057	2017-10-28 12:30:00	147
0517-0057	2017-10-28 12:45:00	50
0517-0057	2017-10-28 13:00:00	0
0517-0057	2017-10-28 13:15:00	143
0517-0057	2017-10-28 13:30:00	105
0517-0057	2017-10-28 13:45:00	0
0517-0057	2017-10-28 14:00:00	68
0517-0057	2017-10-28 14:15:00	106
0517-0057	2017-10-28 14:30:00	39
0517-0057	2017-10-28 14:45:00	12
0517-0057	2017-10-28 15:00:00	0
0517-0057	2017-10-28 15:15:00	334
0517-0057	2017-10-28 15:30:00	36
0517-0057	2017-10-28 15:45:00	137
0517-0057	2017-10-28 16:00:00	28
0517-0057	2017-10-28 16:15:00	77
0517-0057	2017-10-28 16:30:00	106
0517-0057	2017-10-28 16:45:00	216
0517-0057	2017-10-28 17:00:00	70
0517-0057	2017-10-28 17:15:00	106
0517-0057	2017-10-28 17:30:00	16
0517-0057	2017-10-28 17:45:00	268
0517-0057	2017-10-28 18:00:00	28
0517-0057	2017-10-28 18:15:00	21
0517-0057	2017-10-28 18:30:00	111
0517-0057	2017-10-28 18:45:00	27
0517-0057	2017-10-28 19:00:00	78
0517-0057	2017-10-28 19:15:00	0
0517-0057	2017-10-28 19:30:00	14
0517-0057	2017-10-28 19:45:00	0
0517-0057	2017-10-28 20:00:00	187
0517-0057	2017-10-28 20:15:00	193
0517-0057	2017-10-28 20:30:00	10
0517-0057	2017-10-28 20:45:00	111
0517-0057	2017-10-28 21:00:00	31
0517-0057	2017-10-28 21:15:00	31
0517-0057	2017-10-28 21:30:00	18
0517-0057	2017-10-28 21:45:00	264
0517-0057	2017-10-28 22:00:00	872
0517-0057	2017-10-28 22:15:00	280
0517-0057	2017-10-28 22:30:00	357
0517-0057	2017-10-28 22:45:00	0
0517-0057	2017-10-28 23:00:00	0
0517-0057	2017-10-28 23:15:00	8
0517-0057	2017-10-28 23:30:00	26
0517-0057	2017-10-28 23:45:00	96
0517-0057	2017-10-29 00:00:00	0
0517-0057	2017-10-29 00:15:00	0
0517-0057	2017-10-29 00:30:00	6
0517-0057	2017-10-29 00:45:00	0
0517-0057	2017-10-29 01:00:00	0
0517-0057	2017-10-29 01:15:00	0
0517-0057	2017-10-29 01:30:00	0
0517-0057	2017-10-29 01:45:00	0
0517-0057	2017-10-29 02:00:00	0
0517-0057	2017-10-29 02:15:00	18
0517-0057	2017-10-29 02:30:00	0
0517-0057	2017-10-29 02:45:00	10
0517-0057	2017-10-29 03:00:00	19
0517-0057	2017-10-29 03:15:00	0
0517-0057	2017-10-29 03:30:00	0
0517-0057	2017-10-29 03:45:00	0
0517-0057	2017-10-29 04:00:00	0
0517-0057	2017-10-29 04:15:00	0
0517-0057	2017-10-29 04:30:00	0
0517-0057	2017-10-29 04:45:00	0
0517-0057	2017-10-29 05:00:00	15
0517-0057	2017-10-29 05:15:00	0
0517-0057	2017-10-29 05:30:00	0
0517-0057	2017-10-29 05:45:00	0
0517-0057	2017-10-29 06:00:00	0
0517-0057	2017-10-29 06:15:00	0
0517-0057	2017-10-29 06:30:00	0
0517-0057	2017-10-29 06:45:00	0
0517-0057	2017-10-29 07:00:00	0
0517-0057	2017-10-29 07:15:00	0
0517-0057	2017-10-29 07:30:00	31
0517-0057	2017-10-29 07:45:00	39
0517-0057	2017-10-29 08:00:00	135
0517-0057	2017-10-29 08:15:00	62
0517-0057	2017-10-29 08:30:00	148
0517-0057	2017-10-29 08:45:00	4
0517-0057	2017-10-29 09:00:00	86
0517-0057	2017-10-29 09:15:00	265
0517-0057	2017-10-29 09:30:00	431
0517-0057	2017-10-29 09:45:00	638
0517-0057	2017-10-29 10:00:00	528
0517-0057	2017-10-29 10:15:00	150
0517-0057	2017-10-29 10:30:00	4
0517-0057	2017-10-29 10:45:00	57
0517-0057	2017-10-29 11:00:00	123
0517-0057	2017-10-29 11:15:00	19
0517-0057	2017-10-29 11:30:00	56
0517-0057	2017-10-29 11:45:00	122
0517-0057	2017-10-29 12:00:00	36
0517-0057	2017-10-29 12:15:00	26
0517-0057	2017-10-29 12:30:00	9
0517-0057	2017-10-29 12:45:00	446
0517-0057	2017-10-29 13:00:00	42
0517-0057	2017-10-29 13:15:00	108
0517-0057	2017-10-29 13:30:00	443
0517-0057	2017-10-29 13:45:00	264
0517-0057	2017-10-29 14:00:00	124
0517-0057	2017-10-29 14:15:00	35
0517-0057	2017-10-29 14:30:00	32
0517-0057	2017-10-29 14:45:00	268
0517-0057	2017-10-29 15:00:00	299
0517-0057	2017-10-29 15:15:00	267
0517-0057	2017-10-29 15:30:00	69
0517-0057	2017-10-29 15:45:00	38
0517-0057	2017-10-29 16:00:00	126
0517-0057	2017-10-29 16:15:00	9
0517-0057	2017-10-29 16:30:00	32
0517-0057	2017-10-29 16:45:00	49
0517-0057	2017-10-29 17:00:00	212
0517-0057	2017-10-29 17:15:00	83
0517-0057	2017-10-29 17:30:00	0
0517-0057	2017-10-29 17:45:00	0
0517-0057	2017-10-29 18:00:00	80
0517-0057	2017-10-29 18:15:00	12
0517-0057	2017-10-29 18:30:00	8
0517-0057	2017-10-29 18:45:00	13
0517-0057	2017-10-29 19:00:00	103
0517-0057	2017-10-29 19:15:00	190
0517-0057	2017-10-29 19:30:00	83
0517-0057	2017-10-29 19:45:00	96
0517-0057	2017-10-29 20:00:00	100
0517-0057	2017-10-29 20:15:00	100
0517-0057	2017-10-29 20:30:00	0
0517-0057	2017-10-29 20:45:00	228
0517-0057	2017-10-29 21:00:00	205
0517-0057	2017-10-29 21:15:00	728
0517-0057	2017-10-29 21:30:00	495
0517-0057	2017-10-29 21:45:00	461
0517-0057	2017-10-29 22:00:00	0
0517-0057	2017-10-29 22:15:00	0
0517-0057	2017-10-29 22:30:00	0
0517-0057	2017-10-29 22:45:00	0
0517-0057	2017-10-29 23:00:00	54
0517-0057	2017-10-29 23:15:00	0
0517-0057	2017-10-29 23:30:00	0
0517-0057	2017-10-29 23:45:00	0
0517-0057	2017-10-30 00:00:00	0
0517-0057	2017-10-30 00:15:00	0
0517-0057	2017-10-30 00:30:00	0
0517-0057	2017-10-30 00:45:00	0
0517-0057	2017-10-30 01:00:00	0
0517-0057	2017-10-30 01:15:00	0
0517-0057	2017-10-30 01:30:00	0
0517-0057	2017-10-30 01:45:00	0
0517-0057	2017-10-30 02:00:00	0
0517-0057	2017-10-30 02:15:00	0
0517-0057	2017-10-30 02:30:00	0
0517-0057	2017-10-30 02:45:00	0
0517-0057	2017-10-30 03:00:00	0
0517-0057	2017-10-30 03:15:00	0
0517-0057	2017-10-30 03:30:00	0
0517-0057	2017-10-30 03:45:00	0
0517-0057	2017-10-30 04:00:00	0
0517-0057	2017-10-30 04:15:00	0
0517-0057	2017-10-30 04:30:00	0
0517-0057	2017-10-30 04:45:00	0
0517-0057	2017-10-30 05:00:00	0
0517-0057	2017-10-30 05:15:00	0
0517-0057	2017-10-30 05:30:00	0
0517-0057	2017-10-30 05:45:00	0
0517-0057	2017-10-30 06:00:00	0
0517-0057	2017-10-30 06:15:00	0
0517-0057	2017-10-30 06:30:00	0
0517-0057	2017-10-30 06:45:00	0
0517-0057	2017-10-30 07:00:00	0
0517-0057	2017-10-30 07:15:00	0
0517-0057	2017-10-30 07:30:00	0
0517-0057	2017-10-30 07:45:00	11
0517-0057	2017-10-30 08:00:00	93
0517-0057	2017-10-30 08:15:00	29
0517-0057	2017-10-30 08:30:00	0
0517-0057	2017-10-30 08:45:00	113
0517-0057	2017-10-30 09:00:00	0
0517-0057	2017-10-30 09:15:00	174
0517-0057	2017-10-30 09:30:00	875
0517-0057	2017-10-30 09:45:00	82
0517-0057	2017-10-30 10:00:00	571
0517-0057	2017-10-30 10:15:00	21
0517-0057	2017-10-30 10:30:00	85
0517-0057	2017-10-30 10:45:00	25
0517-0057	2017-10-30 11:00:00	6
0517-0057	2017-10-30 11:15:00	139
0517-0057	2017-10-30 11:30:00	127
0517-0057	2017-10-30 11:45:00	20
0517-0057	2017-10-30 12:00:00	15
0517-0057	2017-10-30 12:15:00	0
0517-0057	2017-10-30 12:30:00	508
0517-0057	2017-10-30 12:45:00	38
0517-0057	2017-10-30 13:00:00	0
0517-0057	2017-10-30 13:15:00	0
0517-0057	2017-10-30 13:30:00	222
0517-0057	2017-10-30 13:45:00	344
0517-0057	2017-10-30 14:00:00	101
0517-0057	2017-10-30 14:15:00	30
0517-0057	2017-10-30 14:30:00	0
0517-0057	2017-10-30 14:45:00	0
0517-0057	2017-10-30 15:00:00	170
0517-0057	2017-10-30 15:15:00	0
0517-0057	2017-10-30 15:30:00	0
0517-0057	2017-10-30 15:45:00	0
0517-0057	2017-10-30 16:00:00	0
0517-0057	2017-10-30 16:15:00	0
0517-0057	2017-10-30 16:30:00	0
0517-0057	2017-10-30 16:45:00	140
0517-0057	2017-10-30 17:00:00	36
0517-0057	2017-10-30 17:15:00	17
0517-0057	2017-10-30 17:30:00	0
0517-0057	2017-10-30 17:45:00	0
0517-0057	2017-10-30 18:00:00	159
0517-0057	2017-10-30 18:15:00	84
0517-0057	2017-10-30 18:30:00	5
0517-0057	2017-10-30 18:45:00	28
0517-0057	2017-10-30 19:00:00	0
0517-0057	2017-10-30 19:15:00	0
0517-0057	2017-10-30 19:30:00	0
0517-0057	2017-10-30 19:45:00	0
0517-0057	2017-10-30 20:00:00	80
0517-0057	2017-10-30 20:15:00	107
0517-0057	2017-10-30 20:30:00	0
0517-0057	2017-10-30 20:45:00	59
0517-0057	2017-10-30 21:00:00	0
0517-0057	2017-10-30 21:15:00	25
0517-0057	2017-10-30 21:30:00	73
0517-0057	2017-10-30 21:45:00	95
0517-0057	2017-10-30 22:00:00	878
0517-0057	2017-10-30 22:15:00	487
0517-0057	2017-10-30 22:30:00	63
0517-0057	2017-10-30 22:45:00	14
0517-0057	2017-10-30 23:00:00	58
0517-0057	2017-10-30 23:15:00	66
0517-0057	2017-10-30 23:30:00	59
0517-0057	2017-10-30 23:45:00	0
0517-0057	2017-10-31 00:00:00	0
0517-0057	2017-10-31 00:15:00	0
0517-0057	2017-10-31 00:30:00	0
0517-0057	2017-10-31 00:45:00	0
0517-0057	2017-10-31 01:00:00	0
0517-0057	2017-10-31 01:15:00	0
0517-0057	2017-10-31 01:30:00	13
0517-0057	2017-10-31 01:45:00	11
0517-0057	2017-10-31 02:00:00	16
0517-0057	2017-10-31 02:15:00	0
0517-0057	2017-10-31 02:30:00	0
0517-0057	2017-10-31 02:45:00	0
0517-0057	2017-10-31 03:00:00	0
0517-0057	2017-10-31 03:15:00	0
0517-0057	2017-10-31 03:30:00	0
0517-0057	2017-10-31 03:45:00	0
0517-0057	2017-10-31 04:00:00	4
0517-0057	2017-10-31 04:15:00	0
0517-0057	2017-10-31 04:30:00	0
0517-0057	2017-10-31 04:45:00	0
0517-0057	2017-10-31 05:00:00	5
0517-0057	2017-10-31 05:15:00	0
0517-0057	2017-10-31 05:30:00	0
0517-0057	2017-10-31 05:45:00	0
0517-0057	2017-10-31 06:00:00	0
0517-0057	2017-10-31 06:15:00	0
0517-0057	2017-10-31 06:30:00	0
0517-0057	2017-10-31 06:45:00	0
0517-0057	2017-10-31 07:00:00	0
0517-0057	2017-10-31 07:15:00	0
0517-0057	2017-10-31 07:30:00	81
0517-0057	2017-10-31 07:45:00	0
0517-0057	2017-10-31 08:00:00	77
0517-0057	2017-10-31 08:15:00	374
0517-0057	2017-10-31 08:30:00	126
0517-0057	2017-10-31 08:45:00	289
0517-0057	2017-10-31 09:00:00	53
0517-0057	2017-10-31 09:15:00	40
0517-0057	2017-10-31 09:30:00	414
0517-0057	2017-10-31 09:45:00	598
0517-0057	2017-10-31 10:00:00	623
0517-0057	2017-10-31 10:15:00	73
0517-0057	2017-10-31 10:30:00	0
0517-0057	2017-10-31 10:45:00	0
0517-0057	2017-10-31 11:00:00	0
0517-0057	2017-10-31 11:15:00	0
0517-0057	2017-10-31 11:30:00	27
0517-0057	2017-10-31 11:45:00	103
0517-0057	2017-10-31 12:00:00	319
0517-0057	2017-10-31 12:15:00	106
0517-0057	2017-10-31 12:30:00	21
0517-0057	2017-10-31 12:45:00	0
0517-0057	2017-10-31 13:00:00	90
0517-0057	2017-10-31 13:15:00	0
0517-0057	2017-10-31 13:30:00	0
0517-0057	2017-10-31 13:45:00	11
0517-0057	2017-10-31 14:00:00	101
0517-0057	2017-10-31 14:15:00	141
0517-0057	2017-10-31 14:30:00	76
0517-0057	2017-10-31 14:45:00	129
0517-0057	2017-10-31 15:00:00	64
0517-0057	2017-10-31 15:15:00	212
0517-0057	2017-10-31 15:30:00	38
0517-0057	2017-10-31 15:45:00	20
0517-0057	2017-10-31 16:00:00	0
0517-0057	2017-10-31 16:15:00	414
0517-0057	2017-10-31 16:30:00	320
0517-0057	2017-10-31 16:45:00	11
0517-0057	2017-10-31 17:00:00	54
0517-0057	2017-10-31 17:15:00	16
0517-0057	2017-10-31 17:30:00	322
0517-0057	2017-10-31 17:45:00	180
0517-0057	2017-10-31 18:00:00	53
0517-0057	2017-10-31 18:15:00	11
0517-0057	2017-10-31 18:30:00	26
0517-0057	2017-10-31 18:45:00	546
0517-0057	2017-10-31 19:00:00	710
0517-0057	2017-10-31 19:15:00	483
0517-0057	2017-10-31 19:30:00	160
0517-0057	2017-10-31 19:45:00	0
0517-0057	2017-10-31 20:00:00	5
0517-0057	2017-10-31 20:15:00	11
0517-0057	2017-10-31 20:30:00	55
0517-0057	2017-10-31 20:45:00	206
0517-0057	2017-10-31 21:00:00	0
0517-0057	2017-10-31 21:15:00	38
0517-0057	2017-10-31 21:30:00	0
0517-0057	2017-10-31 21:45:00	26
0517-0057	2017-10-31 22:00:00	0
0517-0057	2017-10-31 22:15:00	17
0517-0057	2017-10-31 22:30:00	87
0517-0057	2017-10-31 22:45:00	0
0517-0057	2017-10-31 23:00:00	0
0517-0057	2017-10-31 23:15:00	0
0517-0057	2017-10-31 23:30:00	0
0517-0057	2017-10-31 23:45:00	0
