## Supplementary Data 2 for "Digital phenotyping by consumer wearables identifies sleep-associated markers of cardiovascular disease risk and biological aging": ActivityTable_0517-0059-NHC.tsv

0517-0059	2017-06-09 00:00:00	0
0517-0059	2017-06-09 00:15:00	0
0517-0059	2017-06-09 00:30:00	0
0517-0059	2017-06-09 00:45:00	0
0517-0059	2017-06-09 01:00:00	0
0517-0059	2017-06-09 01:15:00	0
0517-0059	2017-06-09 01:30:00	0
0517-0059	2017-06-09 01:45:00	0
0517-0059	2017-06-09 02:00:00	0
0517-0059	2017-06-09 02:15:00	0
0517-0059	2017-06-09 02:30:00	0
0517-0059	2017-06-09 02:45:00	0
0517-0059	2017-06-09 03:00:00	0
0517-0059	2017-06-09 03:15:00	0
0517-0059	2017-06-09 03:30:00	0
0517-0059	2017-06-09 03:45:00	0
0517-0059	2017-06-09 04:00:00	0
0517-0059	2017-06-09 04:15:00	0
0517-0059	2017-06-09 04:30:00	0
0517-0059	2017-06-09 04:45:00	0
0517-0059	2017-06-09 05:00:00	0
0517-0059	2017-06-09 05:15:00	0
0517-0059	2017-06-09 05:30:00	0
0517-0059	2017-06-09 05:45:00	0
0517-0059	2017-06-09 06:00:00	0
0517-0059	2017-06-09 06:15:00	0
0517-0059	2017-06-09 06:30:00	0
0517-0059	2017-06-09 06:45:00	0
0517-0059	2017-06-09 07:00:00	0
0517-0059	2017-06-09 07:15:00	0
0517-0059	2017-06-09 07:30:00	0
0517-0059	2017-06-09 07:45:00	0
0517-0059	2017-06-09 08:00:00	0
0517-0059	2017-06-09 08:15:00	0
0517-0059	2017-06-09 08:30:00	0
0517-0059	2017-06-09 08:45:00	0
0517-0059	2017-06-09 09:00:00	0
0517-0059	2017-06-09 09:15:00	0
0517-0059	2017-06-09 09:30:00	0
0517-0059	2017-06-09 09:45:00	0
0517-0059	2017-06-09 10:00:00	0
0517-0059	2017-06-09 10:15:00	0
0517-0059	2017-06-09 10:30:00	0
0517-0059	2017-06-09 10:45:00	0
0517-0059	2017-06-09 11:00:00	61
0517-0059	2017-06-09 11:15:00	59
0517-0059	2017-06-09 11:30:00	247
0517-0059	2017-06-09 11:45:00	434
0517-0059	2017-06-09 12:00:00	51
0517-0059	2017-06-09 12:15:00	7
0517-0059	2017-06-09 12:30:00	109
0517-0059	2017-06-09 12:45:00	465
0517-0059	2017-06-09 13:00:00	0
0517-0059	2017-06-09 13:15:00	0
0517-0059	2017-06-09 13:30:00	825
0517-0059	2017-06-09 13:45:00	448
0517-0059	2017-06-09 14:00:00	195
0517-0059	2017-06-09 14:15:00	0
0517-0059	2017-06-09 14:30:00	0
0517-0059	2017-06-09 14:45:00	0
0517-0059	2017-06-09 15:00:00	0
0517-0059	2017-06-09 15:15:00	0
0517-0059	2017-06-09 15:30:00	359
0517-0059	2017-06-09 15:45:00	167
0517-0059	2017-06-09 16:00:00	541
0517-0059	2017-06-09 16:15:00	794
0517-0059	2017-06-09 16:30:00	556
0517-0059	2017-06-09 16:45:00	8
0517-0059	2017-06-09 17:00:00	283
0517-0059	2017-06-09 17:15:00	782
0517-0059	2017-06-09 17:30:00	926
0517-0059	2017-06-09 17:45:00	1088
0517-0059	2017-06-09 18:00:00	112
0517-0059	2017-06-09 18:15:00	13
0517-0059	2017-06-09 18:30:00	0
0517-0059	2017-06-09 18:45:00	84
0517-0059	2017-06-09 19:00:00	58
0517-0059	2017-06-09 19:15:00	75
0517-0059	2017-06-09 19:30:00	551
0517-0059	2017-06-09 19:45:00	0
0517-0059	2017-06-09 20:00:00	481
0517-0059	2017-06-09 20:15:00	1000
0517-0059	2017-06-09 20:30:00	1569
0517-0059	2017-06-09 20:45:00	1580
0517-0059	2017-06-09 21:00:00	947
0517-0059	2017-06-09 21:15:00	636
0517-0059	2017-06-09 21:30:00	180
0517-0059	2017-06-09 21:45:00	29
0517-0059	2017-06-09 22:00:00	108
0517-0059	2017-06-09 22:15:00	62
0517-0059	2017-06-09 22:30:00	5
0517-0059	2017-06-09 22:45:00	6
0517-0059	2017-06-09 23:00:00	0
0517-0059	2017-06-09 23:15:00	69
0517-0059	2017-06-09 23:30:00	10
0517-0059	2017-06-09 23:45:00	0
0517-0059	2017-06-10 00:00:00	0
0517-0059	2017-06-10 00:15:00	0
0517-0059	2017-06-10 00:30:00	0
0517-0059	2017-06-10 00:45:00	0
0517-0059	2017-06-10 01:00:00	0
0517-0059	2017-06-10 01:15:00	7
0517-0059	2017-06-10 01:30:00	0
0517-0059	2017-06-10 01:45:00	0
0517-0059	2017-06-10 02:00:00	0
0517-0059	2017-06-10 02:15:00	0
0517-0059	2017-06-10 02:30:00	0
0517-0059	2017-06-10 02:45:00	0
0517-0059	2017-06-10 03:00:00	0
0517-0059	2017-06-10 03:15:00	0
0517-0059	2017-06-10 03:30:00	0
0517-0059	2017-06-10 03:45:00	0
0517-0059	2017-06-10 04:00:00	0
0517-0059	2017-06-10 04:15:00	0
0517-0059	2017-06-10 04:30:00	0
0517-0059	2017-06-10 04:45:00	0
0517-0059	2017-06-10 05:00:00	0
0517-0059	2017-06-10 05:15:00	0
0517-0059	2017-06-10 05:30:00	0
0517-0059	2017-06-10 05:45:00	0
0517-0059	2017-06-10 06:00:00	12
0517-0059	2017-06-10 06:15:00	0
0517-0059	2017-06-10 06:30:00	0
0517-0059	2017-06-10 06:45:00	0
0517-0059	2017-06-10 07:00:00	0
0517-0059	2017-06-10 07:15:00	0
0517-0059	2017-06-10 07:30:00	46
0517-0059	2017-06-10 07:45:00	7
0517-0059	2017-06-10 08:00:00	0
0517-0059	2017-06-10 08:15:00	51
0517-0059	2017-06-10 08:30:00	287
0517-0059	2017-06-10 08:45:00	310
0517-0059	2017-06-10 09:00:00	174
0517-0059	2017-06-10 09:15:00	728
0517-0059	2017-06-10 09:30:00	703
0517-0059	2017-06-10 09:45:00	65
0517-0059	2017-06-10 10:00:00	598
0517-0059	2017-06-10 10:15:00	66
0517-0059	2017-06-10 10:30:00	333
0517-0059	2017-06-10 10:45:00	26
0517-0059	2017-06-10 11:00:00	343
0517-0059	2017-06-10 11:15:00	869
0517-0059	2017-06-10 11:30:00	674
0517-0059	2017-06-10 11:45:00	360
0517-0059	2017-06-10 12:00:00	502
0517-0059	2017-06-10 12:15:00	364
0517-0059	2017-06-10 12:30:00	452
0517-0059	2017-06-10 12:45:00	603
0517-0059	2017-06-10 13:00:00	0
0517-0059	2017-06-10 13:15:00	0
0517-0059	2017-06-10 13:30:00	0
0517-0059	2017-06-10 13:45:00	363
0517-0059	2017-06-10 14:00:00	928
0517-0059	2017-06-10 14:15:00	293
0517-0059	2017-06-10 14:30:00	668
0517-0059	2017-06-10 14:45:00	682
0517-0059	2017-06-10 15:00:00	41
0517-0059	2017-06-10 15:15:00	0
0517-0059	2017-06-10 15:30:00	0
0517-0059	2017-06-10 15:45:00	72
0517-0059	2017-06-10 16:00:00	0
0517-0059	2017-06-10 16:15:00	0
0517-0059	2017-06-10 16:30:00	0
0517-0059	2017-06-10 16:45:00	0
0517-0059	2017-06-10 17:00:00	0
0517-0059	2017-06-10 17:15:00	0
0517-0059	2017-06-10 17:30:00	0
0517-0059	2017-06-10 17:45:00	97
0517-0059	2017-06-10 18:00:00	38
0517-0059	2017-06-10 18:15:00	9
0517-0059	2017-06-10 18:30:00	0
0517-0059	2017-06-10 18:45:00	0
0517-0059	2017-06-10 19:00:00	0
0517-0059	2017-06-10 19:15:00	116
0517-0059	2017-06-10 19:30:00	97
0517-0059	2017-06-10 19:45:00	7
0517-0059	2017-06-10 20:00:00	46
0517-0059	2017-06-10 20:15:00	64
0517-0059	2017-06-10 20:30:00	0
0517-0059	2017-06-10 20:45:00	0
0517-0059	2017-06-10 21:00:00	7
0517-0059	2017-06-10 21:15:00	32
0517-0059	2017-06-10 21:30:00	0
0517-0059	2017-06-10 21:45:00	0
0517-0059	2017-06-10 22:00:00	0
0517-0059	2017-06-10 22:15:00	0
0517-0059	2017-06-10 22:30:00	143
0517-0059	2017-06-10 22:45:00	288
0517-0059	2017-06-10 23:00:00	82
0517-0059	2017-06-10 23:15:00	62
0517-0059	2017-06-10 23:30:00	0
0517-0059	2017-06-10 23:45:00	0
0517-0059	2017-06-11 00:00:00	0
0517-0059	2017-06-11 00:15:00	0
0517-0059	2017-06-11 00:30:00	0
0517-0059	2017-06-11 00:45:00	0
0517-0059	2017-06-11 01:00:00	0
0517-0059	2017-06-11 01:15:00	0
0517-0059	2017-06-11 01:30:00	0
0517-0059	2017-06-11 01:45:00	0
0517-0059	2017-06-11 02:00:00	0
0517-0059	2017-06-11 02:15:00	0
0517-0059	2017-06-11 02:30:00	0
0517-0059	2017-06-11 02:45:00	0
0517-0059	2017-06-11 03:00:00	0
0517-0059	2017-06-11 03:15:00	0
0517-0059	2017-06-11 03:30:00	0
0517-0059	2017-06-11 03:45:00	0
0517-0059	2017-06-11 04:00:00	0
0517-0059	2017-06-11 04:15:00	0
0517-0059	2017-06-11 04:30:00	0
0517-0059	2017-06-11 04:45:00	0
0517-0059	2017-06-11 05:00:00	0
0517-0059	2017-06-11 05:15:00	0
0517-0059	2017-06-11 05:30:00	10
0517-0059	2017-06-11 05:45:00	0
0517-0059	2017-06-11 06:00:00	0
0517-0059	2017-06-11 06:15:00	0
0517-0059	2017-06-11 06:30:00	0
0517-0059	2017-06-11 06:45:00	0
0517-0059	2017-06-11 07:00:00	0
0517-0059	2017-06-11 07:15:00	0
0517-0059	2017-06-11 07:30:00	0
0517-0059	2017-06-11 07:45:00	0
0517-0059	2017-06-11 08:00:00	0
0517-0059	2017-06-11 08:15:00	0
0517-0059	2017-06-11 08:30:00	208
0517-0059	2017-06-11 08:45:00	270
0517-0059	2017-06-11 09:00:00	127
0517-0059	2017-06-11 09:15:00	218
0517-0059	2017-06-11 09:30:00	35
0517-0059	2017-06-11 09:45:00	0
0517-0059	2017-06-11 10:00:00	6
0517-0059	2017-06-11 10:15:00	146
0517-0059	2017-06-11 10:30:00	10
0517-0059	2017-06-11 10:45:00	0
0517-0059	2017-06-11 11:00:00	0
0517-0059	2017-06-11 11:15:00	0
0517-0059	2017-06-11 11:30:00	0
0517-0059	2017-06-11 11:45:00	0
0517-0059	2017-06-11 12:00:00	0
0517-0059	2017-06-11 12:15:00	18
0517-0059	2017-06-11 12:30:00	143
0517-0059	2017-06-11 12:45:00	431
0517-0059	2017-06-11 13:00:00	0
0517-0059	2017-06-11 13:15:00	130
0517-0059	2017-06-11 13:30:00	102
0517-0059	2017-06-11 13:45:00	15
0517-0059	2017-06-11 14:00:00	80
0517-0059	2017-06-11 14:15:00	0
0517-0059	2017-06-11 14:30:00	0
0517-0059	2017-06-11 14:45:00	0
0517-0059	2017-06-11 15:00:00	0
0517-0059	2017-06-11 15:15:00	0
0517-0059	2017-06-11 15:30:00	12
0517-0059	2017-06-11 15:45:00	125
0517-0059	2017-06-11 16:00:00	120
0517-0059	2017-06-11 16:15:00	108
0517-0059	2017-06-11 16:30:00	117
0517-0059	2017-06-11 16:45:00	56
0517-0059	2017-06-11 17:00:00	153
0517-0059	2017-06-11 17:15:00	114
0517-0059	2017-06-11 17:30:00	124
0517-0059	2017-06-11 17:45:00	193
0517-0059	2017-06-11 18:00:00	149
0517-0059	2017-06-11 18:15:00	162
0517-0059	2017-06-11 18:30:00	203
0517-0059	2017-06-11 18:45:00	357
0517-0059	2017-06-11 19:00:00	80
0517-0059	2017-06-11 19:15:00	0
0517-0059	2017-06-11 19:30:00	0
0517-0059	2017-06-11 19:45:00	64
0517-0059	2017-06-11 20:00:00	78
0517-0059	2017-06-11 20:15:00	1348
0517-0059	2017-06-11 20:30:00	186
0517-0059	2017-06-11 20:45:00	172
0517-0059	2017-06-11 21:00:00	97
0517-0059	2017-06-11 21:15:00	179
0517-0059	2017-06-11 21:30:00	211
0517-0059	2017-06-11 21:45:00	148
0517-0059	2017-06-11 22:00:00	101
0517-0059	2017-06-11 22:15:00	75
0517-0059	2017-06-11 22:30:00	142
0517-0059	2017-06-11 22:45:00	145
0517-0059	2017-06-11 23:00:00	121
0517-0059	2017-06-11 23:15:00	245
0517-0059	2017-06-11 23:30:00	712
0517-0059	2017-06-11 23:45:00	93
0517-0059	2017-06-12 00:00:00	0
0517-0059	2017-06-12 00:15:00	0
0517-0059	2017-06-12 00:30:00	0
0517-0059	2017-06-12 00:45:00	41
0517-0059	2017-06-12 01:00:00	0
0517-0059	2017-06-12 01:15:00	11
0517-0059	2017-06-12 01:30:00	0
0517-0059	2017-06-12 01:45:00	0
0517-0059	2017-06-12 02:00:00	0
0517-0059	2017-06-12 02:15:00	0
0517-0059	2017-06-12 02:30:00	0
0517-0059	2017-06-12 02:45:00	0
0517-0059	2017-06-12 03:00:00	0
0517-0059	2017-06-12 03:15:00	0
0517-0059	2017-06-12 03:30:00	0
0517-0059	2017-06-12 03:45:00	7
0517-0059	2017-06-12 04:00:00	0
0517-0059	2017-06-12 04:15:00	0
0517-0059	2017-06-12 04:30:00	0
0517-0059	2017-06-12 04:45:00	0
0517-0059	2017-06-12 05:00:00	0
0517-0059	2017-06-12 05:15:00	0
0517-0059	2017-06-12 05:30:00	0
0517-0059	2017-06-12 05:45:00	0
0517-0059	2017-06-12 06:00:00	0
0517-0059	2017-06-12 06:15:00	0
0517-0059	2017-06-12 06:30:00	254
0517-0059	2017-06-12 06:45:00	334
0517-0059	2017-06-12 07:00:00	47
0517-0059	2017-06-12 07:15:00	261
0517-0059	2017-06-12 07:30:00	175
0517-0059	2017-06-12 07:45:00	7
0517-0059	2017-06-12 08:00:00	402
0517-0059	2017-06-12 08:15:00	0
0517-0059	2017-06-12 08:30:00	388
0517-0059	2017-06-12 08:45:00	153
0517-0059	2017-06-12 09:00:00	11
0517-0059	2017-06-12 09:15:00	230
0517-0059	2017-06-12 09:30:00	0
0517-0059	2017-06-12 09:45:00	0
0517-0059	2017-06-12 10:00:00	0
0517-0059	2017-06-12 10:15:00	9
0517-0059	2017-06-12 10:30:00	170
0517-0059	2017-06-12 10:45:00	151
0517-0059	2017-06-12 11:00:00	79
0517-0059	2017-06-12 11:15:00	79
0517-0059	2017-06-12 11:30:00	23
0517-0059	2017-06-12 11:45:00	7
0517-0059	2017-06-12 12:00:00	338
0517-0059	2017-06-12 12:15:00	408
0517-0059	2017-06-12 12:30:00	53
0517-0059	2017-06-12 12:45:00	369
0517-0059	2017-06-12 13:00:00	733
0517-0059	2017-06-12 13:15:00	73
0517-0059	2017-06-12 13:30:00	10
0517-0059	2017-06-12 13:45:00	0
0517-0059	2017-06-12 14:00:00	0
0517-0059	2017-06-12 14:15:00	11
0517-0059	2017-06-12 14:30:00	9
0517-0059	2017-06-12 14:45:00	4
0517-0059	2017-06-12 15:00:00	0
0517-0059	2017-06-12 15:15:00	12
0517-0059	2017-06-12 15:30:00	0
0517-0059	2017-06-12 15:45:00	0
0517-0059	2017-06-12 16:00:00	129
0517-0059	2017-06-12 16:15:00	9
0517-0059	2017-06-12 16:30:00	287
0517-0059	2017-06-12 16:45:00	76
0517-0059	2017-06-12 17:00:00	341
0517-0059	2017-06-12 17:15:00	278
0517-0059	2017-06-12 17:30:00	111
0517-0059	2017-06-12 17:45:00	385
0517-0059	2017-06-12 18:00:00	442
0517-0059	2017-06-12 18:15:00	446
0517-0059	2017-06-12 18:30:00	278
0517-0059	2017-06-12 18:45:00	195
0517-0059	2017-06-12 19:00:00	44
0517-0059	2017-06-12 19:15:00	383
0517-0059	2017-06-12 19:30:00	0
0517-0059	2017-06-12 19:45:00	0
0517-0059	2017-06-12 20:00:00	0
0517-0059	2017-06-12 20:15:00	59
0517-0059	2017-06-12 20:30:00	1045
0517-0059	2017-06-12 20:45:00	297
0517-0059	2017-06-12 21:00:00	385
0517-0059	2017-06-12 21:15:00	930
0517-0059	2017-06-12 21:30:00	344
0517-0059	2017-06-12 21:45:00	121
0517-0059	2017-06-12 22:00:00	25
0517-0059	2017-06-12 22:15:00	0
0517-0059	2017-06-12 22:30:00	18
0517-0059	2017-06-12 22:45:00	51
0517-0059	2017-06-12 23:00:00	44
0517-0059	2017-06-12 23:15:00	38
0517-0059	2017-06-12 23:30:00	0
0517-0059	2017-06-12 23:45:00	17
0517-0059	2017-06-13 00:00:00	0
0517-0059	2017-06-13 00:15:00	0
0517-0059	2017-06-13 00:30:00	0
0517-0059	2017-06-13 00:45:00	0
0517-0059	2017-06-13 01:00:00	0
0517-0059	2017-06-13 01:15:00	0
0517-0059	2017-06-13 01:30:00	0
0517-0059	2017-06-13 01:45:00	0
0517-0059	2017-06-13 02:00:00	0
0517-0059	2017-06-13 02:15:00	0
0517-0059	2017-06-13 02:30:00	0
0517-0059	2017-06-13 02:45:00	0
0517-0059	2017-06-13 03:00:00	0
0517-0059	2017-06-13 03:15:00	0
0517-0059	2017-06-13 03:30:00	0
0517-0059	2017-06-13 03:45:00	0
0517-0059	2017-06-13 04:00:00	0
0517-0059	2017-06-13 04:15:00	0
0517-0059	2017-06-13 04:30:00	17
0517-0059	2017-06-13 04:45:00	0
0517-0059	2017-06-13 05:00:00	0
0517-0059	2017-06-13 05:15:00	0
0517-0059	2017-06-13 05:30:00	13
0517-0059	2017-06-13 05:45:00	0
0517-0059	2017-06-13 06:00:00	0
0517-0059	2017-06-13 06:15:00	7
0517-0059	2017-06-13 06:30:00	286
0517-0059	2017-06-13 06:45:00	316
0517-0059	2017-06-13 07:00:00	246
0517-0059	2017-06-13 07:15:00	159
0517-0059	2017-06-13 07:30:00	337
0517-0059	2017-06-13 07:45:00	51
0517-0059	2017-06-13 08:00:00	173
0517-0059	2017-06-13 08:15:00	260
0517-0059	2017-06-13 08:30:00	0
0517-0059	2017-06-13 08:45:00	546
0517-0059	2017-06-13 09:00:00	244
0517-0059	2017-06-13 09:15:00	0
0517-0059	2017-06-13 09:30:00	0
0517-0059	2017-06-13 09:45:00	62
0517-0059	2017-06-13 10:00:00	145
0517-0059	2017-06-13 10:15:00	126
0517-0059	2017-06-13 10:30:00	113
0517-0059	2017-06-13 10:45:00	157
0517-0059	2017-06-13 11:00:00	15
0517-0059	2017-06-13 11:15:00	91
0517-0059	2017-06-13 11:30:00	198
0517-0059	2017-06-13 11:45:00	0
0517-0059	2017-06-13 12:00:00	10
0517-0059	2017-06-13 12:15:00	269
0517-0059	2017-06-13 12:30:00	1092
0517-0059	2017-06-13 12:45:00	17
0517-0059	2017-06-13 13:00:00	7
0517-0059	2017-06-13 13:15:00	864
0517-0059	2017-06-13 13:30:00	35
0517-0059	2017-06-13 13:45:00	707
0517-0059	2017-06-13 14:00:00	163
0517-0059	2017-06-13 14:15:00	11
0517-0059	2017-06-13 14:30:00	10
0517-0059	2017-06-13 14:45:00	62
0517-0059	2017-06-13 15:00:00	9
0517-0059	2017-06-13 15:15:00	250
0517-0059	2017-06-13 15:30:00	67
0517-0059	2017-06-13 15:45:00	4
0517-0059	2017-06-13 16:00:00	0
0517-0059	2017-06-13 16:15:00	0
0517-0059	2017-06-13 16:30:00	15
0517-0059	2017-06-13 16:45:00	0
0517-0059	2017-06-13 17:00:00	793
0517-0059	2017-06-13 17:15:00	1320
0517-0059	2017-06-13 17:30:00	258
0517-0059	2017-06-13 17:45:00	61
0517-0059	2017-06-13 18:00:00	0
0517-0059	2017-06-13 18:15:00	0
0517-0059	2017-06-13 18:30:00	0
0517-0059	2017-06-13 18:45:00	0
0517-0059	2017-06-13 19:00:00	0
0517-0059	2017-06-13 19:15:00	0
0517-0059	2017-06-13 19:30:00	0
0517-0059	2017-06-13 19:45:00	0
0517-0059	2017-06-13 20:00:00	0
0517-0059	2017-06-13 20:15:00	0
0517-0059	2017-06-13 20:30:00	0
0517-0059	2017-06-13 20:45:00	0
0517-0059	2017-06-13 21:00:00	0
0517-0059	2017-06-13 21:15:00	0
0517-0059	2017-06-13 21:30:00	0
0517-0059	2017-06-13 21:45:00	0
0517-0059	2017-06-13 22:00:00	0
0517-0059	2017-06-13 22:15:00	0
0517-0059	2017-06-13 22:30:00	0
0517-0059	2017-06-13 22:45:00	0
0517-0059	2017-06-13 23:00:00	0
0517-0059	2017-06-13 23:15:00	0
0517-0059	2017-06-13 23:30:00	0
0517-0059	2017-06-13 23:45:00	0
