## Supplementary Data 2 for "Digital phenotyping by consumer wearables identifies sleep-associated markers of cardiovascular disease risk and biological aging": ActivityTable_0517-0063-NHC.tsv

0517-0063	2017-06-08 00:00:00	0
0517-0063	2017-06-08 00:15:00	0
0517-0063	2017-06-08 00:30:00	0
0517-0063	2017-06-08 00:45:00	0
0517-0063	2017-06-08 01:00:00	0
0517-0063	2017-06-08 01:15:00	0
0517-0063	2017-06-08 01:30:00	0
0517-0063	2017-06-08 01:45:00	0
0517-0063	2017-06-08 02:00:00	0
0517-0063	2017-06-08 02:15:00	0
0517-0063	2017-06-08 02:30:00	0
0517-0063	2017-06-08 02:45:00	0
0517-0063	2017-06-08 03:00:00	0
0517-0063	2017-06-08 03:15:00	0
0517-0063	2017-06-08 03:30:00	0
0517-0063	2017-06-08 03:45:00	0
0517-0063	2017-06-08 04:00:00	0
0517-0063	2017-06-08 04:15:00	0
0517-0063	2017-06-08 04:30:00	0
0517-0063	2017-06-08 04:45:00	0
0517-0063	2017-06-08 05:00:00	0
0517-0063	2017-06-08 05:15:00	0
0517-0063	2017-06-08 05:30:00	0
0517-0063	2017-06-08 05:45:00	0
0517-0063	2017-06-08 06:00:00	0
0517-0063	2017-06-08 06:15:00	0
0517-0063	2017-06-08 06:30:00	0
0517-0063	2017-06-08 06:45:00	0
0517-0063	2017-06-08 07:00:00	0
0517-0063	2017-06-08 07:15:00	0
0517-0063	2017-06-08 07:30:00	0
0517-0063	2017-06-08 07:45:00	0
0517-0063	2017-06-08 08:00:00	0
0517-0063	2017-06-08 08:15:00	0
0517-0063	2017-06-08 08:30:00	0
0517-0063	2017-06-08 08:45:00	0
0517-0063	2017-06-08 09:00:00	0
0517-0063	2017-06-08 09:15:00	0
0517-0063	2017-06-08 09:30:00	0
0517-0063	2017-06-08 09:45:00	0
0517-0063	2017-06-08 10:00:00	0
0517-0063	2017-06-08 10:15:00	90
0517-0063	2017-06-08 10:30:00	242
0517-0063	2017-06-08 10:45:00	915
0517-0063	2017-06-08 11:00:00	1174
0517-0063	2017-06-08 11:15:00	123
0517-0063	2017-06-08 11:30:00	0
0517-0063	2017-06-08 11:45:00	163
0517-0063	2017-06-08 12:00:00	877
0517-0063	2017-06-08 12:15:00	491
0517-0063	2017-06-08 12:30:00	0
0517-0063	2017-06-08 12:45:00	4
0517-0063	2017-06-08 13:00:00	233
0517-0063	2017-06-08 13:15:00	11
0517-0063	2017-06-08 13:30:00	43
0517-0063	2017-06-08 13:45:00	242
0517-0063	2017-06-08 14:00:00	380
0517-0063	2017-06-08 14:15:00	172
0517-0063	2017-06-08 14:30:00	0
0517-0063	2017-06-08 14:45:00	249
0517-0063	2017-06-08 15:00:00	373
0517-0063	2017-06-08 15:15:00	9
0517-0063	2017-06-08 15:30:00	22
0517-0063	2017-06-08 15:45:00	321
0517-0063	2017-06-08 16:00:00	60
0517-0063	2017-06-08 16:15:00	341
0517-0063	2017-06-08 16:30:00	6
0517-0063	2017-06-08 16:45:00	35
0517-0063	2017-06-08 17:00:00	0
0517-0063	2017-06-08 17:15:00	254
0517-0063	2017-06-08 17:30:00	67
0517-0063	2017-06-08 17:45:00	41
0517-0063	2017-06-08 18:00:00	386
0517-0063	2017-06-08 18:15:00	1034
0517-0063	2017-06-08 18:30:00	220
0517-0063	2017-06-08 18:45:00	319
0517-0063	2017-06-08 19:00:00	0
0517-0063	2017-06-08 19:15:00	238
0517-0063	2017-06-08 19:30:00	106
0517-0063	2017-06-08 19:45:00	1028
0517-0063	2017-06-08 20:00:00	64
0517-0063	2017-06-08 20:15:00	0
0517-0063	2017-06-08 20:30:00	106
0517-0063	2017-06-08 20:45:00	508
0517-0063	2017-06-08 21:00:00	0
0517-0063	2017-06-08 21:15:00	807
0517-0063	2017-06-08 21:30:00	129
0517-0063	2017-06-08 21:45:00	0
0517-0063	2017-06-08 22:00:00	0
0517-0063	2017-06-08 22:15:00	0
0517-0063	2017-06-08 22:30:00	0
0517-0063	2017-06-08 22:45:00	8
0517-0063	2017-06-08 23:00:00	11
0517-0063	2017-06-08 23:15:00	0
0517-0063	2017-06-08 23:30:00	124
0517-0063	2017-06-08 23:45:00	221
0517-0063	2017-06-09 00:00:00	0
0517-0063	2017-06-09 00:15:00	10
0517-0063	2017-06-09 00:30:00	0
0517-0063	2017-06-09 00:45:00	0
0517-0063	2017-06-09 01:00:00	74
0517-0063	2017-06-09 01:15:00	229
0517-0063	2017-06-09 01:30:00	0
0517-0063	2017-06-09 01:45:00	0
0517-0063	2017-06-09 02:00:00	0
0517-0063	2017-06-09 02:15:00	78
0517-0063	2017-06-09 02:30:00	56
0517-0063	2017-06-09 02:45:00	6
0517-0063	2017-06-09 03:00:00	0
0517-0063	2017-06-09 03:15:00	0
0517-0063	2017-06-09 03:30:00	10
0517-0063	2017-06-09 03:45:00	105
0517-0063	2017-06-09 04:00:00	0
0517-0063	2017-06-09 04:15:00	32
0517-0063	2017-06-09 04:30:00	0
0517-0063	2017-06-09 04:45:00	0
0517-0063	2017-06-09 05:00:00	0
0517-0063	2017-06-09 05:15:00	0
0517-0063	2017-06-09 05:30:00	0
0517-0063	2017-06-09 05:45:00	0
0517-0063	2017-06-09 06:00:00	0
0517-0063	2017-06-09 06:15:00	0
0517-0063	2017-06-09 06:30:00	0
0517-0063	2017-06-09 06:45:00	0
0517-0063	2017-06-09 07:00:00	0
0517-0063	2017-06-09 07:15:00	0
0517-0063	2017-06-09 07:30:00	0
0517-0063	2017-06-09 07:45:00	0
0517-0063	2017-06-09 08:00:00	0
0517-0063	2017-06-09 08:15:00	55
0517-0063	2017-06-09 08:30:00	121
0517-0063	2017-06-09 08:45:00	0
0517-0063	2017-06-09 09:00:00	25
0517-0063	2017-06-09 09:15:00	166
0517-0063	2017-06-09 09:30:00	249
0517-0063	2017-06-09 09:45:00	534
0517-0063	2017-06-09 10:00:00	0
0517-0063	2017-06-09 10:15:00	438
0517-0063	2017-06-09 10:30:00	93
0517-0063	2017-06-09 10:45:00	341
0517-0063	2017-06-09 11:00:00	29
0517-0063	2017-06-09 11:15:00	51
0517-0063	2017-06-09 11:30:00	49
0517-0063	2017-06-09 11:45:00	255
0517-0063	2017-06-09 12:00:00	11
0517-0063	2017-06-09 12:15:00	359
0517-0063	2017-06-09 12:30:00	17
0517-0063	2017-06-09 12:45:00	0
0517-0063	2017-06-09 13:00:00	0
0517-0063	2017-06-09 13:15:00	163
0517-0063	2017-06-09 13:30:00	60
0517-0063	2017-06-09 13:45:00	57
0517-0063	2017-06-09 14:00:00	75
0517-0063	2017-06-09 14:15:00	0
0517-0063	2017-06-09 14:30:00	35
0517-0063	2017-06-09 14:45:00	48
0517-0063	2017-06-09 15:00:00	20
0517-0063	2017-06-09 15:15:00	96
0517-0063	2017-06-09 15:30:00	0
0517-0063	2017-06-09 15:45:00	0
0517-0063	2017-06-09 16:00:00	232
0517-0063	2017-06-09 16:15:00	622
0517-0063	2017-06-09 16:30:00	135
0517-0063	2017-06-09 16:45:00	0
0517-0063	2017-06-09 17:00:00	0
0517-0063	2017-06-09 17:15:00	65
0517-0063	2017-06-09 17:30:00	528
0517-0063	2017-06-09 17:45:00	53
0517-0063	2017-06-09 18:00:00	388
0517-0063	2017-06-09 18:15:00	109
0517-0063	2017-06-09 18:30:00	253
0517-0063	2017-06-09 18:45:00	32
0517-0063	2017-06-09 19:00:00	0
0517-0063	2017-06-09 19:15:00	18
0517-0063	2017-06-09 19:30:00	0
0517-0063	2017-06-09 19:45:00	59
0517-0063	2017-06-09 20:00:00	387
0517-0063	2017-06-09 20:15:00	289
0517-0063	2017-06-09 20:30:00	9
0517-0063	2017-06-09 20:45:00	0
0517-0063	2017-06-09 21:00:00	0
0517-0063	2017-06-09 21:15:00	12
0517-0063	2017-06-09 21:30:00	19
0517-0063	2017-06-09 21:45:00	0
0517-0063	2017-06-09 22:00:00	130
0517-0063	2017-06-09 22:15:00	104
0517-0063	2017-06-09 22:30:00	97
0517-0063	2017-06-09 22:45:00	0
0517-0063	2017-06-09 23:00:00	689
0517-0063	2017-06-09 23:15:00	160
0517-0063	2017-06-09 23:30:00	0
0517-0063	2017-06-09 23:45:00	0
0517-0063	2017-06-10 00:00:00	0
0517-0063	2017-06-10 00:15:00	0
0517-0063	2017-06-10 00:30:00	0
0517-0063	2017-06-10 00:45:00	0
0517-0063	2017-06-10 01:00:00	0
0517-0063	2017-06-10 01:15:00	0
0517-0063	2017-06-10 01:30:00	0
0517-0063	2017-06-10 01:45:00	0
0517-0063	2017-06-10 02:00:00	0
0517-0063	2017-06-10 02:15:00	0
0517-0063	2017-06-10 02:30:00	0
0517-0063	2017-06-10 02:45:00	0
0517-0063	2017-06-10 03:00:00	0
0517-0063	2017-06-10 03:15:00	0
0517-0063	2017-06-10 03:30:00	0
0517-0063	2017-06-10 03:45:00	0
0517-0063	2017-06-10 04:00:00	0
0517-0063	2017-06-10 04:15:00	0
0517-0063	2017-06-10 04:30:00	0
0517-0063	2017-06-10 04:45:00	0
0517-0063	2017-06-10 05:00:00	0
0517-0063	2017-06-10 05:15:00	0
0517-0063	2017-06-10 05:30:00	0
0517-0063	2017-06-10 05:45:00	0
0517-0063	2017-06-10 06:00:00	0
0517-0063	2017-06-10 06:15:00	0
0517-0063	2017-06-10 06:30:00	0
0517-0063	2017-06-10 06:45:00	0
0517-0063	2017-06-10 07:00:00	0
0517-0063	2017-06-10 07:15:00	4
0517-0063	2017-06-10 07:30:00	0
0517-0063	2017-06-10 07:45:00	0
0517-0063	2017-06-10 08:00:00	0
0517-0063	2017-06-10 08:15:00	0
0517-0063	2017-06-10 08:30:00	0
0517-0063	2017-06-10 08:45:00	0
0517-0063	2017-06-10 09:00:00	0
0517-0063	2017-06-10 09:15:00	0
0517-0063	2017-06-10 09:30:00	29
0517-0063	2017-06-10 09:45:00	48
0517-0063	2017-06-10 10:00:00	28
0517-0063	2017-06-10 10:15:00	19
0517-0063	2017-06-10 10:30:00	430
0517-0063	2017-06-10 10:45:00	166
0517-0063	2017-06-10 11:00:00	110
0517-0063	2017-06-10 11:15:00	128
0517-0063	2017-06-10 11:30:00	155
0517-0063	2017-06-10 11:45:00	104
0517-0063	2017-06-10 12:00:00	187
0517-0063	2017-06-10 12:15:00	176
0517-0063	2017-06-10 12:30:00	370
0517-0063	2017-06-10 12:45:00	188
0517-0063	2017-06-10 13:00:00	149
0517-0063	2017-06-10 13:15:00	219
0517-0063	2017-06-10 13:30:00	233
0517-0063	2017-06-10 13:45:00	193
0517-0063	2017-06-10 14:00:00	28
0517-0063	2017-06-10 14:15:00	117
0517-0063	2017-06-10 14:30:00	168
0517-0063	2017-06-10 14:45:00	336
0517-0063	2017-06-10 15:00:00	198
0517-0063	2017-06-10 15:15:00	558
0517-0063	2017-06-10 15:30:00	42
0517-0063	2017-06-10 15:45:00	155
0517-0063	2017-06-10 16:00:00	679
0517-0063	2017-06-10 16:15:00	808
0517-0063	2017-06-10 16:30:00	1006
0517-0063	2017-06-10 16:45:00	376
0517-0063	2017-06-10 17:00:00	324
0517-0063	2017-06-10 17:15:00	527
0517-0063	2017-06-10 17:30:00	38
0517-0063	2017-06-10 17:45:00	0
0517-0063	2017-06-10 18:00:00	812
0517-0063	2017-06-10 18:15:00	565
0517-0063	2017-06-10 18:30:00	0
0517-0063	2017-06-10 18:45:00	618
0517-0063	2017-06-10 19:00:00	616
0517-0063	2017-06-10 19:15:00	946
0517-0063	2017-06-10 19:30:00	340
0517-0063	2017-06-10 19:45:00	53
0517-0063	2017-06-10 20:00:00	20
0517-0063	2017-06-10 20:15:00	0
0517-0063	2017-06-10 20:30:00	76
0517-0063	2017-06-10 20:45:00	34
0517-0063	2017-06-10 21:00:00	0
0517-0063	2017-06-10 21:15:00	38
0517-0063	2017-06-10 21:30:00	144
0517-0063	2017-06-10 21:45:00	48
0517-0063	2017-06-10 22:00:00	80
0517-0063	2017-06-10 22:15:00	35
0517-0063	2017-06-10 22:30:00	13
0517-0063	2017-06-10 22:45:00	132
0517-0063	2017-06-10 23:00:00	86
0517-0063	2017-06-10 23:15:00	41
0517-0063	2017-06-10 23:30:00	96
0517-0063	2017-06-10 23:45:00	320
0517-0063	2017-06-11 00:00:00	123
0517-0063	2017-06-11 00:15:00	49
0517-0063	2017-06-11 00:30:00	0
0517-0063	2017-06-11 00:45:00	26
0517-0063	2017-06-11 01:00:00	11
0517-0063	2017-06-11 01:15:00	0
0517-0063	2017-06-11 01:30:00	0
0517-0063	2017-06-11 01:45:00	0
0517-0063	2017-06-11 02:00:00	0
0517-0063	2017-06-11 02:15:00	0
0517-0063	2017-06-11 02:30:00	0
0517-0063	2017-06-11 02:45:00	0
0517-0063	2017-06-11 03:00:00	0
0517-0063	2017-06-11 03:15:00	0
0517-0063	2017-06-11 03:30:00	4
0517-0063	2017-06-11 03:45:00	0
0517-0063	2017-06-11 04:00:00	0
0517-0063	2017-06-11 04:15:00	0
0517-0063	2017-06-11 04:30:00	4
0517-0063	2017-06-11 04:45:00	0
0517-0063	2017-06-11 05:00:00	0
0517-0063	2017-06-11 05:15:00	0
0517-0063	2017-06-11 05:30:00	0
0517-0063	2017-06-11 05:45:00	0
0517-0063	2017-06-11 06:00:00	0
0517-0063	2017-06-11 06:15:00	88
0517-0063	2017-06-11 06:30:00	90
0517-0063	2017-06-11 06:45:00	326
0517-0063	2017-06-11 07:00:00	565
0517-0063	2017-06-11 07:15:00	849
0517-0063	2017-06-11 07:30:00	464
0517-0063	2017-06-11 07:45:00	0
0517-0063	2017-06-11 08:00:00	21
0517-0063	2017-06-11 08:15:00	414
0517-0063	2017-06-11 08:30:00	100
0517-0063	2017-06-11 08:45:00	689
0517-0063	2017-06-11 09:00:00	72
0517-0063	2017-06-11 09:15:00	275
0517-0063	2017-06-11 09:30:00	138
0517-0063	2017-06-11 09:45:00	171
0517-0063	2017-06-11 10:00:00	145
0517-0063	2017-06-11 10:15:00	49
0517-0063	2017-06-11 10:30:00	191
0517-0063	2017-06-11 10:45:00	17
0517-0063	2017-06-11 11:00:00	639
0517-0063	2017-06-11 11:15:00	262
0517-0063	2017-06-11 11:30:00	265
0517-0063	2017-06-11 11:45:00	178
0517-0063	2017-06-11 12:00:00	99
0517-0063	2017-06-11 12:15:00	49
0517-0063	2017-06-11 12:30:00	461
0517-0063	2017-06-11 12:45:00	59
0517-0063	2017-06-11 13:00:00	221
0517-0063	2017-06-11 13:15:00	594
0517-0063	2017-06-11 13:30:00	919
0517-0063	2017-06-11 13:45:00	5
0517-0063	2017-06-11 14:00:00	12
0517-0063	2017-06-11 14:15:00	51
0517-0063	2017-06-11 14:30:00	75
0517-0063	2017-06-11 14:45:00	0
0517-0063	2017-06-11 15:00:00	130
0517-0063	2017-06-11 15:15:00	12
0517-0063	2017-06-11 15:30:00	30
0517-0063	2017-06-11 15:45:00	15
0517-0063	2017-06-11 16:00:00	0
0517-0063	2017-06-11 16:15:00	153
0517-0063	2017-06-11 16:30:00	236
0517-0063	2017-06-11 16:45:00	32
0517-0063	2017-06-11 17:00:00	0
0517-0063	2017-06-11 17:15:00	276
0517-0063	2017-06-11 17:30:00	31
0517-0063	2017-06-11 17:45:00	0
0517-0063	2017-06-11 18:00:00	72
0517-0063	2017-06-11 18:15:00	117
0517-0063	2017-06-11 18:30:00	355
0517-0063	2017-06-11 18:45:00	6
0517-0063	2017-06-11 19:00:00	0
0517-0063	2017-06-11 19:15:00	664
0517-0063	2017-06-11 19:30:00	746
0517-0063	2017-06-11 19:45:00	0
0517-0063	2017-06-11 20:00:00	0
0517-0063	2017-06-11 20:15:00	262
0517-0063	2017-06-11 20:30:00	354
0517-0063	2017-06-11 20:45:00	75
0517-0063	2017-06-11 21:00:00	12
0517-0063	2017-06-11 21:15:00	6
0517-0063	2017-06-11 21:30:00	0
0517-0063	2017-06-11 21:45:00	0
0517-0063	2017-06-11 22:00:00	10
0517-0063	2017-06-11 22:15:00	0
0517-0063	2017-06-11 22:30:00	67
0517-0063	2017-06-11 22:45:00	0
0517-0063	2017-06-11 23:00:00	0
0517-0063	2017-06-11 23:15:00	0
0517-0063	2017-06-11 23:30:00	0
0517-0063	2017-06-11 23:45:00	0
0517-0063	2017-06-12 00:00:00	0
0517-0063	2017-06-12 00:15:00	0
0517-0063	2017-06-12 00:30:00	0
0517-0063	2017-06-12 00:45:00	0
0517-0063	2017-06-12 01:00:00	0
0517-0063	2017-06-12 01:15:00	0
0517-0063	2017-06-12 01:30:00	0
0517-0063	2017-06-12 01:45:00	0
0517-0063	2017-06-12 02:00:00	0
0517-0063	2017-06-12 02:15:00	0
0517-0063	2017-06-12 02:30:00	0
0517-0063	2017-06-12 02:45:00	0
0517-0063	2017-06-12 03:00:00	0
0517-0063	2017-06-12 03:15:00	0
0517-0063	2017-06-12 03:30:00	0
0517-0063	2017-06-12 03:45:00	0
0517-0063	2017-06-12 04:00:00	0
0517-0063	2017-06-12 04:15:00	0
0517-0063	2017-06-12 04:30:00	0
0517-0063	2017-06-12 04:45:00	0
0517-0063	2017-06-12 05:00:00	0
0517-0063	2017-06-12 05:15:00	0
0517-0063	2017-06-12 05:30:00	0
0517-0063	2017-06-12 05:45:00	0
0517-0063	2017-06-12 06:00:00	0
0517-0063	2017-06-12 06:15:00	0
0517-0063	2017-06-12 06:30:00	0
0517-0063	2017-06-12 06:45:00	0
0517-0063	2017-06-12 07:00:00	26
0517-0063	2017-06-12 07:15:00	49
0517-0063	2017-06-12 07:30:00	28
0517-0063	2017-06-12 07:45:00	198
0517-0063	2017-06-12 08:00:00	123
0517-0063	2017-06-12 08:15:00	444
0517-0063	2017-06-12 08:30:00	206
0517-0063	2017-06-12 08:45:00	11
0517-0063	2017-06-12 09:00:00	159
0517-0063	2017-06-12 09:15:00	193
0517-0063	2017-06-12 09:30:00	20
0517-0063	2017-06-12 09:45:00	7
0517-0063	2017-06-12 10:00:00	73
0517-0063	2017-06-12 10:15:00	151
0517-0063	2017-06-12 10:30:00	54
0517-0063	2017-06-12 10:45:00	26
0517-0063	2017-06-12 11:00:00	0
0517-0063	2017-06-12 11:15:00	54
0517-0063	2017-06-12 11:30:00	487
0517-0063	2017-06-12 11:45:00	0
0517-0063	2017-06-12 12:00:00	667
0517-0063	2017-06-12 12:15:00	268
0517-0063	2017-06-12 12:30:00	0
0517-0063	2017-06-12 12:45:00	18
0517-0063	2017-06-12 13:00:00	98
0517-0063	2017-06-12 13:15:00	37
0517-0063	2017-06-12 13:30:00	9
0517-0063	2017-06-12 13:45:00	56
0517-0063	2017-06-12 14:00:00	32
0517-0063	2017-06-12 14:15:00	389
0517-0063	2017-06-12 14:30:00	345
0517-0063	2017-06-12 14:45:00	110
0517-0063	2017-06-12 15:00:00	352
0517-0063	2017-06-12 15:15:00	95
0517-0063	2017-06-12 15:30:00	13
0517-0063	2017-06-12 15:45:00	73
0517-0063	2017-06-12 16:00:00	125
0517-0063	2017-06-12 16:15:00	88
0517-0063	2017-06-12 16:30:00	381
0517-0063	2017-06-12 16:45:00	1
0517-0063	2017-06-12 17:00:00	162
0517-0063	2017-06-12 17:15:00	38
0517-0063	2017-06-12 17:30:00	10
0517-0063	2017-06-12 17:45:00	26
0517-0063	2017-06-12 18:00:00	4
0517-0063	2017-06-12 18:15:00	135
0517-0063	2017-06-12 18:30:00	397
0517-0063	2017-06-12 18:45:00	0
0517-0063	2017-06-12 19:00:00	287
0517-0063	2017-06-12 19:15:00	420
0517-0063	2017-06-12 19:30:00	1240
0517-0063	2017-06-12 19:45:00	150
0517-0063	2017-06-12 20:00:00	263
0517-0063	2017-06-12 20:15:00	60
0517-0063	2017-06-12 20:30:00	698
0517-0063	2017-06-12 20:45:00	0
0517-0063	2017-06-12 21:00:00	355
0517-0063	2017-06-12 21:15:00	623
0517-0063	2017-06-12 21:30:00	0
0517-0063	2017-06-12 21:45:00	0
0517-0063	2017-06-12 22:00:00	0
0517-0063	2017-06-12 22:15:00	0
0517-0063	2017-06-12 22:30:00	0
0517-0063	2017-06-12 22:45:00	0
0517-0063	2017-06-12 23:00:00	16
0517-0063	2017-06-12 23:15:00	19
0517-0063	2017-06-12 23:30:00	0
0517-0063	2017-06-12 23:45:00	0
0517-0063	2017-06-13 00:00:00	30
0517-0063	2017-06-13 00:15:00	0
0517-0063	2017-06-13 00:30:00	0
0517-0063	2017-06-13 00:45:00	43
0517-0063	2017-06-13 01:00:00	0
0517-0063	2017-06-13 01:15:00	0
0517-0063	2017-06-13 01:30:00	0
0517-0063	2017-06-13 01:45:00	0
0517-0063	2017-06-13 02:00:00	0
0517-0063	2017-06-13 02:15:00	0
0517-0063	2017-06-13 02:30:00	0
0517-0063	2017-06-13 02:45:00	0
0517-0063	2017-06-13 03:00:00	0
0517-0063	2017-06-13 03:15:00	0
0517-0063	2017-06-13 03:30:00	0
0517-0063	2017-06-13 03:45:00	0
0517-0063	2017-06-13 04:00:00	0
0517-0063	2017-06-13 04:15:00	0
0517-0063	2017-06-13 04:30:00	0
0517-0063	2017-06-13 04:45:00	0
0517-0063	2017-06-13 05:00:00	0
0517-0063	2017-06-13 05:15:00	0
0517-0063	2017-06-13 05:30:00	0
0517-0063	2017-06-13 05:45:00	0
0517-0063	2017-06-13 06:00:00	0
0517-0063	2017-06-13 06:15:00	18
0517-0063	2017-06-13 06:30:00	9
0517-0063	2017-06-13 06:45:00	76
0517-0063	2017-06-13 07:00:00	249
0517-0063	2017-06-13 07:15:00	11
0517-0063	2017-06-13 07:30:00	0
0517-0063	2017-06-13 07:45:00	0
0517-0063	2017-06-13 08:00:00	0
0517-0063	2017-06-13 08:15:00	0
0517-0063	2017-06-13 08:30:00	0
0517-0063	2017-06-13 08:45:00	0
0517-0063	2017-06-13 09:00:00	0
0517-0063	2017-06-13 09:15:00	0
0517-0063	2017-06-13 09:30:00	0
0517-0063	2017-06-13 09:45:00	0
0517-0063	2017-06-13 10:00:00	0
0517-0063	2017-06-13 10:15:00	0
0517-0063	2017-06-13 10:30:00	0
0517-0063	2017-06-13 10:45:00	0
0517-0063	2017-06-13 11:00:00	0
0517-0063	2017-06-13 11:15:00	0
0517-0063	2017-06-13 11:30:00	0
0517-0063	2017-06-13 11:45:00	0
0517-0063	2017-06-13 12:00:00	0
0517-0063	2017-06-13 12:15:00	0
0517-0063	2017-06-13 12:30:00	0
0517-0063	2017-06-13 12:45:00	0
0517-0063	2017-06-13 13:00:00	0
0517-0063	2017-06-13 13:15:00	0
0517-0063	2017-06-13 13:30:00	0
0517-0063	2017-06-13 13:45:00	0
0517-0063	2017-06-13 14:00:00	0
0517-0063	2017-06-13 14:15:00	19
0517-0063	2017-06-13 14:30:00	0
0517-0063	2017-06-13 14:45:00	1246
0517-0063	2017-06-13 15:00:00	329
0517-0063	2017-06-13 15:15:00	1197
0517-0063	2017-06-13 15:30:00	106
0517-0063	2017-06-13 15:45:00	0
0517-0063	2017-06-13 16:00:00	0
0517-0063	2017-06-13 16:15:00	0
0517-0063	2017-06-13 16:30:00	0
0517-0063	2017-06-13 16:45:00	0
0517-0063	2017-06-13 17:00:00	0
0517-0063	2017-06-13 17:15:00	0
0517-0063	2017-06-13 17:30:00	0
0517-0063	2017-06-13 17:45:00	0
0517-0063	2017-06-13 18:00:00	0
0517-0063	2017-06-13 18:15:00	0
0517-0063	2017-06-13 18:30:00	0
0517-0063	2017-06-13 18:45:00	0
0517-0063	2017-06-13 19:00:00	0
0517-0063	2017-06-13 19:15:00	0
0517-0063	2017-06-13 19:30:00	0
0517-0063	2017-06-13 19:45:00	0
0517-0063	2017-06-13 20:00:00	0
0517-0063	2017-06-13 20:15:00	0
0517-0063	2017-06-13 20:30:00	0
0517-0063	2017-06-13 20:45:00	0
0517-0063	2017-06-13 21:00:00	0
0517-0063	2017-06-13 21:15:00	0
0517-0063	2017-06-13 21:30:00	0
0517-0063	2017-06-13 21:45:00	0
0517-0063	2017-06-13 22:00:00	0
0517-0063	2017-06-13 22:15:00	0
0517-0063	2017-06-13 22:30:00	0
0517-0063	2017-06-13 22:45:00	0
0517-0063	2017-06-13 23:00:00	0
0517-0063	2017-06-13 23:15:00	0
0517-0063	2017-06-13 23:30:00	0
0517-0063	2017-06-13 23:45:00	0
