## Supplementary Data 2 for "Digital phenotyping by consumer wearables identifies sleep-associated markers of cardiovascular disease risk and biological aging": ActivityTable_0517-0067-NHC.tsv

0517-0067	2017-05-26 00:00:00	0
0517-0067	2017-05-26 00:15:00	0
0517-0067	2017-05-26 00:30:00	0
0517-0067	2017-05-26 00:45:00	0
0517-0067	2017-05-26 01:00:00	0
0517-0067	2017-05-26 01:15:00	0
0517-0067	2017-05-26 01:30:00	0
0517-0067	2017-05-26 01:45:00	0
0517-0067	2017-05-26 02:00:00	0
0517-0067	2017-05-26 02:15:00	0
0517-0067	2017-05-26 02:30:00	0
0517-0067	2017-05-26 02:45:00	0
0517-0067	2017-05-26 03:00:00	0
0517-0067	2017-05-26 03:15:00	0
0517-0067	2017-05-26 03:30:00	0
0517-0067	2017-05-26 03:45:00	0
0517-0067	2017-05-26 04:00:00	0
0517-0067	2017-05-26 04:15:00	0
0517-0067	2017-05-26 04:30:00	0
0517-0067	2017-05-26 04:45:00	0
0517-0067	2017-05-26 05:00:00	0
0517-0067	2017-05-26 05:15:00	0
0517-0067	2017-05-26 05:30:00	0
0517-0067	2017-05-26 05:45:00	0
0517-0067	2017-05-26 06:00:00	0
0517-0067	2017-05-26 06:15:00	0
0517-0067	2017-05-26 06:30:00	0
0517-0067	2017-05-26 06:45:00	0
0517-0067	2017-05-26 07:00:00	0
0517-0067	2017-05-26 07:15:00	0
0517-0067	2017-05-26 07:30:00	0
0517-0067	2017-05-26 07:45:00	0
0517-0067	2017-05-26 08:00:00	0
0517-0067	2017-05-26 08:15:00	0
0517-0067	2017-05-26 08:30:00	0
0517-0067	2017-05-26 08:45:00	0
0517-0067	2017-05-26 09:00:00	0
0517-0067	2017-05-26 09:15:00	242
0517-0067	2017-05-26 09:30:00	0
0517-0067	2017-05-26 09:45:00	240
0517-0067	2017-05-26 10:00:00	243
0517-0067	2017-05-26 10:15:00	206
0517-0067	2017-05-26 10:30:00	357
0517-0067	2017-05-26 10:45:00	0
0517-0067	2017-05-26 11:00:00	0
0517-0067	2017-05-26 11:15:00	0
0517-0067	2017-05-26 11:30:00	85
0517-0067	2017-05-26 11:45:00	28
0517-0067	2017-05-26 12:00:00	87
0517-0067	2017-05-26 12:15:00	70
0517-0067	2017-05-26 12:30:00	27
0517-0067	2017-05-26 12:45:00	0
0517-0067	2017-05-26 13:00:00	164
0517-0067	2017-05-26 13:15:00	14
0517-0067	2017-05-26 13:30:00	43
0517-0067	2017-05-26 13:45:00	0
0517-0067	2017-05-26 14:00:00	0
0517-0067	2017-05-26 14:15:00	37
0517-0067	2017-05-26 14:30:00	8
0517-0067	2017-05-26 14:45:00	17
0517-0067	2017-05-26 15:00:00	6
0517-0067	2017-05-26 15:15:00	91
0517-0067	2017-05-26 15:30:00	6
0517-0067	2017-05-26 15:45:00	0
0517-0067	2017-05-26 16:00:00	0
0517-0067	2017-05-26 16:15:00	40
0517-0067	2017-05-26 16:30:00	7
0517-0067	2017-05-26 16:45:00	14
0517-0067	2017-05-26 17:00:00	6
0517-0067	2017-05-26 17:15:00	108
0517-0067	2017-05-26 17:30:00	0
0517-0067	2017-05-26 17:45:00	0
0517-0067	2017-05-26 18:00:00	21
0517-0067	2017-05-26 18:15:00	110
0517-0067	2017-05-26 18:30:00	15
0517-0067	2017-05-26 18:45:00	119
0517-0067	2017-05-26 19:00:00	0
0517-0067	2017-05-26 19:15:00	50
0517-0067	2017-05-26 19:30:00	5
0517-0067	2017-05-26 19:45:00	76
0517-0067	2017-05-26 20:00:00	466
0517-0067	2017-05-26 20:15:00	225
0517-0067	2017-05-26 20:30:00	14
0517-0067	2017-05-26 20:45:00	15
0517-0067	2017-05-26 21:00:00	0
0517-0067	2017-05-26 21:15:00	91
0517-0067	2017-05-26 21:30:00	12
0517-0067	2017-05-26 21:45:00	864
0517-0067	2017-05-26 22:00:00	99
0517-0067	2017-05-26 22:15:00	67
0517-0067	2017-05-26 22:30:00	46
0517-0067	2017-05-26 22:45:00	0
0517-0067	2017-05-26 23:00:00	34
0517-0067	2017-05-26 23:15:00	7
0517-0067	2017-05-26 23:30:00	30
0517-0067	2017-05-26 23:45:00	58
0517-0067	2017-05-27 00:00:00	26
0517-0067	2017-05-27 00:15:00	18
0517-0067	2017-05-27 00:30:00	20
0517-0067	2017-05-27 00:45:00	175
0517-0067	2017-05-27 01:00:00	137
0517-0067	2017-05-27 01:15:00	0
0517-0067	2017-05-27 01:30:00	0
0517-0067	2017-05-27 01:45:00	0
0517-0067	2017-05-27 02:00:00	0
0517-0067	2017-05-27 02:15:00	0
0517-0067	2017-05-27 02:30:00	0
0517-0067	2017-05-27 02:45:00	0
0517-0067	2017-05-27 03:00:00	0
0517-0067	2017-05-27 03:15:00	0
0517-0067	2017-05-27 03:30:00	0
0517-0067	2017-05-27 03:45:00	0
0517-0067	2017-05-27 04:00:00	0
0517-0067	2017-05-27 04:15:00	0
0517-0067	2017-05-27 04:30:00	0
0517-0067	2017-05-27 04:45:00	0
0517-0067	2017-05-27 05:00:00	0
0517-0067	2017-05-27 05:15:00	0
0517-0067	2017-05-27 05:30:00	0
0517-0067	2017-05-27 05:45:00	0
0517-0067	2017-05-27 06:00:00	0
0517-0067	2017-05-27 06:15:00	0
0517-0067	2017-05-27 06:30:00	13
0517-0067	2017-05-27 06:45:00	0
0517-0067	2017-05-27 07:00:00	0
0517-0067	2017-05-27 07:15:00	0
0517-0067	2017-05-27 07:30:00	0
0517-0067	2017-05-27 07:45:00	0
0517-0067	2017-05-27 08:00:00	0
0517-0067	2017-05-27 08:15:00	0
0517-0067	2017-05-27 08:30:00	60
0517-0067	2017-05-27 08:45:00	52
0517-0067	2017-05-27 09:00:00	0
0517-0067	2017-05-27 09:15:00	0
0517-0067	2017-05-27 09:30:00	15
0517-0067	2017-05-27 09:45:00	0
0517-0067	2017-05-27 10:00:00	0
0517-0067	2017-05-27 10:15:00	0
0517-0067	2017-05-27 10:30:00	67
0517-0067	2017-05-27 10:45:00	47
0517-0067	2017-05-27 11:00:00	4
0517-0067	2017-05-27 11:15:00	23
0517-0067	2017-05-27 11:30:00	0
0517-0067	2017-05-27 11:45:00	13
0517-0067	2017-05-27 12:00:00	0
0517-0067	2017-05-27 12:15:00	82
0517-0067	2017-05-27 12:30:00	0
0517-0067	2017-05-27 12:45:00	0
0517-0067	2017-05-27 13:00:00	49
0517-0067	2017-05-27 13:15:00	53
0517-0067	2017-05-27 13:30:00	16
0517-0067	2017-05-27 13:45:00	0
0517-0067	2017-05-27 14:00:00	0
0517-0067	2017-05-27 14:15:00	52
0517-0067	2017-05-27 14:30:00	17
0517-0067	2017-05-27 14:45:00	146
0517-0067	2017-05-27 15:00:00	0
0517-0067	2017-05-27 15:15:00	12
0517-0067	2017-05-27 15:30:00	44
0517-0067	2017-05-27 15:45:00	259
0517-0067	2017-05-27 16:00:00	171
0517-0067	2017-05-27 16:15:00	217
0517-0067	2017-05-27 16:30:00	139
0517-0067	2017-05-27 16:45:00	828
0517-0067	2017-05-27 17:00:00	353
0517-0067	2017-05-27 17:15:00	705
0517-0067	2017-05-27 17:30:00	190
0517-0067	2017-05-27 17:45:00	242
0517-0067	2017-05-27 18:00:00	137
0517-0067	2017-05-27 18:15:00	182
0517-0067	2017-05-27 18:30:00	317
0517-0067	2017-05-27 18:45:00	324
0517-0067	2017-05-27 19:00:00	379
0517-0067	2017-05-27 19:15:00	1002
0517-0067	2017-05-27 19:30:00	9
0517-0067	2017-05-27 19:45:00	241
0517-0067	2017-05-27 20:00:00	19
0517-0067	2017-05-27 20:15:00	8
0517-0067	2017-05-27 20:30:00	141
0517-0067	2017-05-27 20:45:00	200
0517-0067	2017-05-27 21:00:00	6
0517-0067	2017-05-27 21:15:00	72
0517-0067	2017-05-27 21:30:00	43
0517-0067	2017-05-27 21:45:00	37
0517-0067	2017-05-27 22:00:00	53
0517-0067	2017-05-27 22:15:00	46
0517-0067	2017-05-27 22:30:00	0
0517-0067	2017-05-27 22:45:00	7
0517-0067	2017-05-27 23:00:00	5
0517-0067	2017-05-27 23:15:00	88
0517-0067	2017-05-27 23:30:00	35
0517-0067	2017-05-27 23:45:00	4
0517-0067	2017-05-28 00:00:00	73
0517-0067	2017-05-28 00:15:00	104
0517-0067	2017-05-28 00:30:00	7
0517-0067	2017-05-28 00:45:00	0
0517-0067	2017-05-28 01:00:00	4
0517-0067	2017-05-28 01:15:00	65
0517-0067	2017-05-28 01:30:00	38
0517-0067	2017-05-28 01:45:00	0
0517-0067	2017-05-28 02:00:00	12
0517-0067	2017-05-28 02:15:00	132
0517-0067	2017-05-28 02:30:00	137
0517-0067	2017-05-28 02:45:00	383
0517-0067	2017-05-28 03:00:00	60
0517-0067	2017-05-28 03:15:00	0
0517-0067	2017-05-28 03:30:00	0
0517-0067	2017-05-28 03:45:00	0
0517-0067	2017-05-28 04:00:00	0
0517-0067	2017-05-28 04:15:00	0
0517-0067	2017-05-28 04:30:00	0
0517-0067	2017-05-28 04:45:00	0
0517-0067	2017-05-28 05:00:00	0
0517-0067	2017-05-28 05:15:00	9
0517-0067	2017-05-28 05:30:00	0
0517-0067	2017-05-28 05:45:00	0
0517-0067	2017-05-28 06:00:00	0
0517-0067	2017-05-28 06:15:00	0
0517-0067	2017-05-28 06:30:00	0
0517-0067	2017-05-28 06:45:00	0
0517-0067	2017-05-28 07:00:00	0
0517-0067	2017-05-28 07:15:00	0
0517-0067	2017-05-28 07:30:00	0
0517-0067	2017-05-28 07:45:00	0
0517-0067	2017-05-28 08:00:00	18
0517-0067	2017-05-28 08:15:00	0
0517-0067	2017-05-28 08:30:00	0
0517-0067	2017-05-28 08:45:00	0
0517-0067	2017-05-28 09:00:00	0
0517-0067	2017-05-28 09:15:00	0
0517-0067	2017-05-28 09:30:00	0
0517-0067	2017-05-28 09:45:00	34
0517-0067	2017-05-28 10:00:00	11
0517-0067	2017-05-28 10:15:00	54
0517-0067	2017-05-28 10:30:00	86
0517-0067	2017-05-28 10:45:00	0
0517-0067	2017-05-28 11:00:00	5
0517-0067	2017-05-28 11:15:00	57
0517-0067	2017-05-28 11:30:00	83
0517-0067	2017-05-28 11:45:00	25
0517-0067	2017-05-28 12:00:00	0
0517-0067	2017-05-28 12:15:00	83
0517-0067	2017-05-28 12:30:00	443
0517-0067	2017-05-28 12:45:00	27
0517-0067	2017-05-28 13:00:00	0
0517-0067	2017-05-28 13:15:00	303
0517-0067	2017-05-28 13:30:00	165
0517-0067	2017-05-28 13:45:00	0
0517-0067	2017-05-28 14:00:00	11
0517-0067	2017-05-28 14:15:00	0
0517-0067	2017-05-28 14:30:00	6
0517-0067	2017-05-28 14:45:00	0
0517-0067	2017-05-28 15:00:00	58
0517-0067	2017-05-28 15:15:00	99
0517-0067	2017-05-28 15:30:00	343
0517-0067	2017-05-28 15:45:00	209
0517-0067	2017-05-28 16:00:00	0
0517-0067	2017-05-28 16:15:00	0
0517-0067	2017-05-28 16:30:00	0
0517-0067	2017-05-28 16:45:00	55
0517-0067	2017-05-28 17:00:00	319
0517-0067	2017-05-28 17:15:00	954
0517-0067	2017-05-28 17:30:00	1024
0517-0067	2017-05-28 17:45:00	977
0517-0067	2017-05-28 18:00:00	399
0517-0067	2017-05-28 18:15:00	0
0517-0067	2017-05-28 18:30:00	142
0517-0067	2017-05-28 18:45:00	0
0517-0067	2017-05-28 19:00:00	41
0517-0067	2017-05-28 19:15:00	51
0517-0067	2017-05-28 19:30:00	0
0517-0067	2017-05-28 19:45:00	13
0517-0067	2017-05-28 20:00:00	100
0517-0067	2017-05-28 20:15:00	0
0517-0067	2017-05-28 20:30:00	6
0517-0067	2017-05-28 20:45:00	36
0517-0067	2017-05-28 21:00:00	9
0517-0067	2017-05-28 21:15:00	0
0517-0067	2017-05-28 21:30:00	13
0517-0067	2017-05-28 21:45:00	35
0517-0067	2017-05-28 22:00:00	0
0517-0067	2017-05-28 22:15:00	34
0517-0067	2017-05-28 22:30:00	4
0517-0067	2017-05-28 22:45:00	6
0517-0067	2017-05-28 23:00:00	77
0517-0067	2017-05-28 23:15:00	0
0517-0067	2017-05-28 23:30:00	0
0517-0067	2017-05-28 23:45:00	0
0517-0067	2017-05-29 00:00:00	0
0517-0067	2017-05-29 00:15:00	0
0517-0067	2017-05-29 00:30:00	0
0517-0067	2017-05-29 00:45:00	0
0517-0067	2017-05-29 01:00:00	0
0517-0067	2017-05-29 01:15:00	0
0517-0067	2017-05-29 01:30:00	0
0517-0067	2017-05-29 01:45:00	0
0517-0067	2017-05-29 02:00:00	0
0517-0067	2017-05-29 02:15:00	0
0517-0067	2017-05-29 02:30:00	0
0517-0067	2017-05-29 02:45:00	0
0517-0067	2017-05-29 03:00:00	0
0517-0067	2017-05-29 03:15:00	0
0517-0067	2017-05-29 03:30:00	0
0517-0067	2017-05-29 03:45:00	0
0517-0067	2017-05-29 04:00:00	0
0517-0067	2017-05-29 04:15:00	0
0517-0067	2017-05-29 04:30:00	0
0517-0067	2017-05-29 04:45:00	0
0517-0067	2017-05-29 05:00:00	0
0517-0067	2017-05-29 05:15:00	0
0517-0067	2017-05-29 05:30:00	0
0517-0067	2017-05-29 05:45:00	0
0517-0067	2017-05-29 06:00:00	6
0517-0067	2017-05-29 06:15:00	0
0517-0067	2017-05-29 06:30:00	0
0517-0067	2017-05-29 06:45:00	0
0517-0067	2017-05-29 07:00:00	0
0517-0067	2017-05-29 07:15:00	14
0517-0067	2017-05-29 07:30:00	0
0517-0067	2017-05-29 07:45:00	0
0517-0067	2017-05-29 08:00:00	0
0517-0067	2017-05-29 08:15:00	28
0517-0067	2017-05-29 08:30:00	35
0517-0067	2017-05-29 08:45:00	15
0517-0067	2017-05-29 09:00:00	34
0517-0067	2017-05-29 09:15:00	35
0517-0067	2017-05-29 09:30:00	96
0517-0067	2017-05-29 09:45:00	0
0517-0067	2017-05-29 10:00:00	0
0517-0067	2017-05-29 10:15:00	36
0517-0067	2017-05-29 10:30:00	8
0517-0067	2017-05-29 10:45:00	92
0517-0067	2017-05-29 11:00:00	36
0517-0067	2017-05-29 11:15:00	12
0517-0067	2017-05-29 11:30:00	97
0517-0067	2017-05-29 11:45:00	64
0517-0067	2017-05-29 12:00:00	31
0517-0067	2017-05-29 12:15:00	164
0517-0067	2017-05-29 12:30:00	0
0517-0067	2017-05-29 12:45:00	91
0517-0067	2017-05-29 13:00:00	0
0517-0067	2017-05-29 13:15:00	0
0517-0067	2017-05-29 13:30:00	33
0517-0067	2017-05-29 13:45:00	15
0517-0067	2017-05-29 14:00:00	27
0517-0067	2017-05-29 14:15:00	64
0517-0067	2017-05-29 14:30:00	28
0517-0067	2017-05-29 14:45:00	15
0517-0067	2017-05-29 15:00:00	87
0517-0067	2017-05-29 15:15:00	58
0517-0067	2017-05-29 15:30:00	224
0517-0067	2017-05-29 15:45:00	198
0517-0067	2017-05-29 16:00:00	334
0517-0067	2017-05-29 16:15:00	8
0517-0067	2017-05-29 16:30:00	124
0517-0067	2017-05-29 16:45:00	79
0517-0067	2017-05-29 17:00:00	26
0517-0067	2017-05-29 17:15:00	206
0517-0067	2017-05-29 17:30:00	498
0517-0067	2017-05-29 17:45:00	555
0517-0067	2017-05-29 18:00:00	363
0517-0067	2017-05-29 18:15:00	381
0517-0067	2017-05-29 18:30:00	499
0517-0067	2017-05-29 18:45:00	80
0517-0067	2017-05-29 19:00:00	0
0517-0067	2017-05-29 19:15:00	99
0517-0067	2017-05-29 19:30:00	0
0517-0067	2017-05-29 19:45:00	0
0517-0067	2017-05-29 20:00:00	117
0517-0067	2017-05-29 20:15:00	17
0517-0067	2017-05-29 20:30:00	40
0517-0067	2017-05-29 20:45:00	12
0517-0067	2017-05-29 21:00:00	0
0517-0067	2017-05-29 21:15:00	38
0517-0067	2017-05-29 21:30:00	0
0517-0067	2017-05-29 21:45:00	0
0517-0067	2017-05-29 22:00:00	0
0517-0067	2017-05-29 22:15:00	0
0517-0067	2017-05-29 22:30:00	0
0517-0067	2017-05-29 22:45:00	17
0517-0067	2017-05-29 23:00:00	21
0517-0067	2017-05-29 23:15:00	0
0517-0067	2017-05-29 23:30:00	0
0517-0067	2017-05-29 23:45:00	0
0517-0067	2017-05-30 00:00:00	0
0517-0067	2017-05-30 00:15:00	0
0517-0067	2017-05-30 00:30:00	8
0517-0067	2017-05-30 00:45:00	0
0517-0067	2017-05-30 01:00:00	0
0517-0067	2017-05-30 01:15:00	0
0517-0067	2017-05-30 01:30:00	0
0517-0067	2017-05-30 01:45:00	0
0517-0067	2017-05-30 02:00:00	0
0517-0067	2017-05-30 02:15:00	0
0517-0067	2017-05-30 02:30:00	7
0517-0067	2017-05-30 02:45:00	0
0517-0067	2017-05-30 03:00:00	0
0517-0067	2017-05-30 03:15:00	6
0517-0067	2017-05-30 03:30:00	0
0517-0067	2017-05-30 03:45:00	0
0517-0067	2017-05-30 04:00:00	0
0517-0067	2017-05-30 04:15:00	0
0517-0067	2017-05-30 04:30:00	14
0517-0067	2017-05-30 04:45:00	0
0517-0067	2017-05-30 05:00:00	0
0517-0067	2017-05-30 05:15:00	0
0517-0067	2017-05-30 05:30:00	4
0517-0067	2017-05-30 05:45:00	0
0517-0067	2017-05-30 06:00:00	0
0517-0067	2017-05-30 06:15:00	0
0517-0067	2017-05-30 06:30:00	0
0517-0067	2017-05-30 06:45:00	4
0517-0067	2017-05-30 07:00:00	0
0517-0067	2017-05-30 07:15:00	0
0517-0067	2017-05-30 07:30:00	0
0517-0067	2017-05-30 07:45:00	20
0517-0067	2017-05-30 08:00:00	32
0517-0067	2017-05-30 08:15:00	14
0517-0067	2017-05-30 08:30:00	9
0517-0067	2017-05-30 08:45:00	0
0517-0067	2017-05-30 09:00:00	209
0517-0067	2017-05-30 09:15:00	139
0517-0067	2017-05-30 09:30:00	76
0517-0067	2017-05-30 09:45:00	105
0517-0067	2017-05-30 10:00:00	71
0517-0067	2017-05-30 10:15:00	47
0517-0067	2017-05-30 10:30:00	11
0517-0067	2017-05-30 10:45:00	45
0517-0067	2017-05-30 11:00:00	57
0517-0067	2017-05-30 11:15:00	0
0517-0067	2017-05-30 11:30:00	158
0517-0067	2017-05-30 11:45:00	25
0517-0067	2017-05-30 12:00:00	99
0517-0067	2017-05-30 12:15:00	8
0517-0067	2017-05-30 12:30:00	9
0517-0067	2017-05-30 12:45:00	4
0517-0067	2017-05-30 13:00:00	35
0517-0067	2017-05-30 13:15:00	134
0517-0067	2017-05-30 13:30:00	105
0517-0067	2017-05-30 13:45:00	102
0517-0067	2017-05-30 14:00:00	28
0517-0067	2017-05-30 14:15:00	21
0517-0067	2017-05-30 14:30:00	75
0517-0067	2017-05-30 14:45:00	52
0517-0067	2017-05-30 15:00:00	0
0517-0067	2017-05-30 15:15:00	109
0517-0067	2017-05-30 15:30:00	8
0517-0067	2017-05-30 15:45:00	0
0517-0067	2017-05-30 16:00:00	0
0517-0067	2017-05-30 16:15:00	411
0517-0067	2017-05-30 16:30:00	177
0517-0067	2017-05-30 16:45:00	650
0517-0067	2017-05-30 17:00:00	635
0517-0067	2017-05-30 17:15:00	379
0517-0067	2017-05-30 17:30:00	666
0517-0067	2017-05-30 17:45:00	148
0517-0067	2017-05-30 18:00:00	118
0517-0067	2017-05-30 18:15:00	84
0517-0067	2017-05-30 18:30:00	0
0517-0067	2017-05-30 18:45:00	0
0517-0067	2017-05-30 19:00:00	0
0517-0067	2017-05-30 19:15:00	0
0517-0067	2017-05-30 19:30:00	9
0517-0067	2017-05-30 19:45:00	95
0517-0067	2017-05-30 20:00:00	58
0517-0067	2017-05-30 20:15:00	0
0517-0067	2017-05-30 20:30:00	47
0517-0067	2017-05-30 20:45:00	0
0517-0067	2017-05-30 21:00:00	0
0517-0067	2017-05-30 21:15:00	6
0517-0067	2017-05-30 21:30:00	18
0517-0067	2017-05-30 21:45:00	25
0517-0067	2017-05-30 22:00:00	32
0517-0067	2017-05-30 22:15:00	99
0517-0067	2017-05-30 22:30:00	39
0517-0067	2017-05-30 22:45:00	21
0517-0067	2017-05-30 23:00:00	79
0517-0067	2017-05-30 23:15:00	111
0517-0067	2017-05-30 23:30:00	4
0517-0067	2017-05-30 23:45:00	36
0517-0067	2017-05-31 00:00:00	59
0517-0067	2017-05-31 00:15:00	23
0517-0067	2017-05-31 00:30:00	0
0517-0067	2017-05-31 00:45:00	0
0517-0067	2017-05-31 01:00:00	0
0517-0067	2017-05-31 01:15:00	0
0517-0067	2017-05-31 01:30:00	0
0517-0067	2017-05-31 01:45:00	0
0517-0067	2017-05-31 02:00:00	0
0517-0067	2017-05-31 02:15:00	0
0517-0067	2017-05-31 02:30:00	0
0517-0067	2017-05-31 02:45:00	0
0517-0067	2017-05-31 03:00:00	0
0517-0067	2017-05-31 03:15:00	0
0517-0067	2017-05-31 03:30:00	0
0517-0067	2017-05-31 03:45:00	0
0517-0067	2017-05-31 04:00:00	0
0517-0067	2017-05-31 04:15:00	0
0517-0067	2017-05-31 04:30:00	0
0517-0067	2017-05-31 04:45:00	0
0517-0067	2017-05-31 05:00:00	0
0517-0067	2017-05-31 05:15:00	0
0517-0067	2017-05-31 05:30:00	0
0517-0067	2017-05-31 05:45:00	0
0517-0067	2017-05-31 06:00:00	0
0517-0067	2017-05-31 06:15:00	0
0517-0067	2017-05-31 06:30:00	4
0517-0067	2017-05-31 06:45:00	0
0517-0067	2017-05-31 07:00:00	0
0517-0067	2017-05-31 07:15:00	0
0517-0067	2017-05-31 07:30:00	0
0517-0067	2017-05-31 07:45:00	5
0517-0067	2017-05-31 08:00:00	12
0517-0067	2017-05-31 08:15:00	0
0517-0067	2017-05-31 08:30:00	0
0517-0067	2017-05-31 08:45:00	0
0517-0067	2017-05-31 09:00:00	12
0517-0067	2017-05-31 09:15:00	0
0517-0067	2017-05-31 09:30:00	26
0517-0067	2017-05-31 09:45:00	104
0517-0067	2017-05-31 10:00:00	0
0517-0067	2017-05-31 10:15:00	95
0517-0067	2017-05-31 10:30:00	0
0517-0067	2017-05-31 10:45:00	167
0517-0067	2017-05-31 11:00:00	21
0517-0067	2017-05-31 11:15:00	222
0517-0067	2017-05-31 11:30:00	414
0517-0067	2017-05-31 11:45:00	345
0517-0067	2017-05-31 12:00:00	923
0517-0067	2017-05-31 12:15:00	290
0517-0067	2017-05-31 12:30:00	155
0517-0067	2017-05-31 12:45:00	0
0517-0067	2017-05-31 13:00:00	0
0517-0067	2017-05-31 13:15:00	0
0517-0067	2017-05-31 13:30:00	0
0517-0067	2017-05-31 13:45:00	0
0517-0067	2017-05-31 14:00:00	0
0517-0067	2017-05-31 14:15:00	0
0517-0067	2017-05-31 14:30:00	0
0517-0067	2017-05-31 14:45:00	0
0517-0067	2017-05-31 15:00:00	0
0517-0067	2017-05-31 15:15:00	0
0517-0067	2017-05-31 15:30:00	0
0517-0067	2017-05-31 15:45:00	0
0517-0067	2017-05-31 16:00:00	0
0517-0067	2017-05-31 16:15:00	0
0517-0067	2017-05-31 16:30:00	0
0517-0067	2017-05-31 16:45:00	0
0517-0067	2017-05-31 17:00:00	0
0517-0067	2017-05-31 17:15:00	0
0517-0067	2017-05-31 17:30:00	0
0517-0067	2017-05-31 17:45:00	0
0517-0067	2017-05-31 18:00:00	0
0517-0067	2017-05-31 18:15:00	0
0517-0067	2017-05-31 18:30:00	0
0517-0067	2017-05-31 18:45:00	0
0517-0067	2017-05-31 19:00:00	0
0517-0067	2017-05-31 19:15:00	0
0517-0067	2017-05-31 19:30:00	0
0517-0067	2017-05-31 19:45:00	0
0517-0067	2017-05-31 20:00:00	0
0517-0067	2017-05-31 20:15:00	0
0517-0067	2017-05-31 20:30:00	0
0517-0067	2017-05-31 20:45:00	0
0517-0067	2017-05-31 21:00:00	0
0517-0067	2017-05-31 21:15:00	0
0517-0067	2017-05-31 21:30:00	0
0517-0067	2017-05-31 21:45:00	0
0517-0067	2017-05-31 22:00:00	0
0517-0067	2017-05-31 22:15:00	0
0517-0067	2017-05-31 22:30:00	0
0517-0067	2017-05-31 22:45:00	0
0517-0067	2017-05-31 23:00:00	0
0517-0067	2017-05-31 23:15:00	0
0517-0067	2017-05-31 23:30:00	0
0517-0067	2017-05-31 23:45:00	0
