## Supplementary Data 2 for "Digital phenotyping by consumer wearables identifies sleep-associated markers of cardiovascular disease risk and biological aging": ActivityTable_0517-0070-NHC.tsv

0517-0070	2017-06-28 00:00:00	0
0517-0070	2017-06-28 00:15:00	0
0517-0070	2017-06-28 00:30:00	0
0517-0070	2017-06-28 00:45:00	0
0517-0070	2017-06-28 01:00:00	0
0517-0070	2017-06-28 01:15:00	0
0517-0070	2017-06-28 01:30:00	0
0517-0070	2017-06-28 01:45:00	0
0517-0070	2017-06-28 02:00:00	0
0517-0070	2017-06-28 02:15:00	0
0517-0070	2017-06-28 02:30:00	0
0517-0070	2017-06-28 02:45:00	0
0517-0070	2017-06-28 03:00:00	0
0517-0070	2017-06-28 03:15:00	0
0517-0070	2017-06-28 03:30:00	0
0517-0070	2017-06-28 03:45:00	0
0517-0070	2017-06-28 04:00:00	0
0517-0070	2017-06-28 04:15:00	0
0517-0070	2017-06-28 04:30:00	0
0517-0070	2017-06-28 04:45:00	0
0517-0070	2017-06-28 05:00:00	0
0517-0070	2017-06-28 05:15:00	0
0517-0070	2017-06-28 05:30:00	0
0517-0070	2017-06-28 05:45:00	0
0517-0070	2017-06-28 06:00:00	0
0517-0070	2017-06-28 06:15:00	0
0517-0070	2017-06-28 06:30:00	0
0517-0070	2017-06-28 06:45:00	0
0517-0070	2017-06-28 07:00:00	0
0517-0070	2017-06-28 07:15:00	0
0517-0070	2017-06-28 07:30:00	0
0517-0070	2017-06-28 07:45:00	0
0517-0070	2017-06-28 08:00:00	0
0517-0070	2017-06-28 08:15:00	0
0517-0070	2017-06-28 08:30:00	0
0517-0070	2017-06-28 08:45:00	0
0517-0070	2017-06-28 09:00:00	0
0517-0070	2017-06-28 09:15:00	0
0517-0070	2017-06-28 09:30:00	0
0517-0070	2017-06-28 09:45:00	0
0517-0070	2017-06-28 10:00:00	0
0517-0070	2017-06-28 10:15:00	0
0517-0070	2017-06-28 10:30:00	0
0517-0070	2017-06-28 10:45:00	307
0517-0070	2017-06-28 11:00:00	248
0517-0070	2017-06-28 11:15:00	837
0517-0070	2017-06-28 11:30:00	856
0517-0070	2017-06-28 11:45:00	34
0517-0070	2017-06-28 12:00:00	71
0517-0070	2017-06-28 12:15:00	26
0517-0070	2017-06-28 12:30:00	23
0517-0070	2017-06-28 12:45:00	28
0517-0070	2017-06-28 13:00:00	10
0517-0070	2017-06-28 13:15:00	4
0517-0070	2017-06-28 13:30:00	23
0517-0070	2017-06-28 13:45:00	0
0517-0070	2017-06-28 14:00:00	134
0517-0070	2017-06-28 14:15:00	64
0517-0070	2017-06-28 14:30:00	36
0517-0070	2017-06-28 14:45:00	72
0517-0070	2017-06-28 15:00:00	38
0517-0070	2017-06-28 15:15:00	0
0517-0070	2017-06-28 15:30:00	13
0517-0070	2017-06-28 15:45:00	407
0517-0070	2017-06-28 16:00:00	105
0517-0070	2017-06-28 16:15:00	35
0517-0070	2017-06-28 16:30:00	0
0517-0070	2017-06-28 16:45:00	0
0517-0070	2017-06-28 17:00:00	80
0517-0070	2017-06-28 17:15:00	301
0517-0070	2017-06-28 17:30:00	13
0517-0070	2017-06-28 17:45:00	18
0517-0070	2017-06-28 18:00:00	100
0517-0070	2017-06-28 18:15:00	309
0517-0070	2017-06-28 18:30:00	555
0517-0070	2017-06-28 18:45:00	327
0517-0070	2017-06-28 19:00:00	0
0517-0070	2017-06-28 19:15:00	0
0517-0070	2017-06-28 19:30:00	0
0517-0070	2017-06-28 19:45:00	202
0517-0070	2017-06-28 20:00:00	205
0517-0070	2017-06-28 20:15:00	44
0517-0070	2017-06-28 20:30:00	18
0517-0070	2017-06-28 20:45:00	32
0517-0070	2017-06-28 21:00:00	36
0517-0070	2017-06-28 21:15:00	55
0517-0070	2017-06-28 21:30:00	0
0517-0070	2017-06-28 21:45:00	43
0517-0070	2017-06-28 22:00:00	0
0517-0070	2017-06-28 22:15:00	0
0517-0070	2017-06-28 22:30:00	0
0517-0070	2017-06-28 22:45:00	0
0517-0070	2017-06-28 23:00:00	0
0517-0070	2017-06-28 23:15:00	0
0517-0070	2017-06-28 23:30:00	0
0517-0070	2017-06-28 23:45:00	0
0517-0070	2017-06-29 00:00:00	23
0517-0070	2017-06-29 00:15:00	0
0517-0070	2017-06-29 00:30:00	0
0517-0070	2017-06-29 00:45:00	0
0517-0070	2017-06-29 01:00:00	0
0517-0070	2017-06-29 01:15:00	0
0517-0070	2017-06-29 01:30:00	0
0517-0070	2017-06-29 01:45:00	0
0517-0070	2017-06-29 02:00:00	13
0517-0070	2017-06-29 02:15:00	43
0517-0070	2017-06-29 02:30:00	0
0517-0070	2017-06-29 02:45:00	0
0517-0070	2017-06-29 03:00:00	0
0517-0070	2017-06-29 03:15:00	58
0517-0070	2017-06-29 03:30:00	41
0517-0070	2017-06-29 03:45:00	54
0517-0070	2017-06-29 04:00:00	0
0517-0070	2017-06-29 04:15:00	0
0517-0070	2017-06-29 04:30:00	0
0517-0070	2017-06-29 04:45:00	0
0517-0070	2017-06-29 05:00:00	0
0517-0070	2017-06-29 05:15:00	0
0517-0070	2017-06-29 05:30:00	0
0517-0070	2017-06-29 05:45:00	0
0517-0070	2017-06-29 06:00:00	0
0517-0070	2017-06-29 06:15:00	9
0517-0070	2017-06-29 06:30:00	0
0517-0070	2017-06-29 06:45:00	0
0517-0070	2017-06-29 07:00:00	0
0517-0070	2017-06-29 07:15:00	167
0517-0070	2017-06-29 07:30:00	110
0517-0070	2017-06-29 07:45:00	0
0517-0070	2017-06-29 08:00:00	94
0517-0070	2017-06-29 08:15:00	55
0517-0070	2017-06-29 08:30:00	0
0517-0070	2017-06-29 08:45:00	8
0517-0070	2017-06-29 09:00:00	125
0517-0070	2017-06-29 09:15:00	285
0517-0070	2017-06-29 09:30:00	288
0517-0070	2017-06-29 09:45:00	119
0517-0070	2017-06-29 10:00:00	0
0517-0070	2017-06-29 10:15:00	275
0517-0070	2017-06-29 10:30:00	22
0517-0070	2017-06-29 10:45:00	0
0517-0070	2017-06-29 11:00:00	11
0517-0070	2017-06-29 11:15:00	348
0517-0070	2017-06-29 11:30:00	53
0517-0070	2017-06-29 11:45:00	0
0517-0070	2017-06-29 12:00:00	22
0517-0070	2017-06-29 12:15:00	0
0517-0070	2017-06-29 12:30:00	5
0517-0070	2017-06-29 12:45:00	25
0517-0070	2017-06-29 13:00:00	635
0517-0070	2017-06-29 13:15:00	458
0517-0070	2017-06-29 13:30:00	381
0517-0070	2017-06-29 13:45:00	815
0517-0070	2017-06-29 14:00:00	61
0517-0070	2017-06-29 14:15:00	31
0517-0070	2017-06-29 14:30:00	35
0517-0070	2017-06-29 14:45:00	125
0517-0070	2017-06-29 15:00:00	13
0517-0070	2017-06-29 15:15:00	55
0517-0070	2017-06-29 15:30:00	36
0517-0070	2017-06-29 15:45:00	311
0517-0070	2017-06-29 16:00:00	27
0517-0070	2017-06-29 16:15:00	25
0517-0070	2017-06-29 16:30:00	0
0517-0070	2017-06-29 16:45:00	0
0517-0070	2017-06-29 17:00:00	157
0517-0070	2017-06-29 17:15:00	173
0517-0070	2017-06-29 17:30:00	630
0517-0070	2017-06-29 17:45:00	1332
0517-0070	2017-06-29 18:00:00	159
0517-0070	2017-06-29 18:15:00	0
0517-0070	2017-06-29 18:30:00	311
0517-0070	2017-06-29 18:45:00	141
0517-0070	2017-06-29 19:00:00	819
0517-0070	2017-06-29 19:15:00	890
0517-0070	2017-06-29 19:30:00	53
0517-0070	2017-06-29 19:45:00	20
0517-0070	2017-06-29 20:00:00	27
0517-0070	2017-06-29 20:15:00	0
0517-0070	2017-06-29 20:30:00	27
0517-0070	2017-06-29 20:45:00	85
0517-0070	2017-06-29 21:00:00	128
0517-0070	2017-06-29 21:15:00	95
0517-0070	2017-06-29 21:30:00	0
0517-0070	2017-06-29 21:45:00	21
0517-0070	2017-06-29 22:00:00	98
0517-0070	2017-06-29 22:15:00	27
0517-0070	2017-06-29 22:30:00	16
0517-0070	2017-06-29 22:45:00	85
0517-0070	2017-06-29 23:00:00	48
0517-0070	2017-06-29 23:15:00	15
0517-0070	2017-06-29 23:30:00	0
0517-0070	2017-06-29 23:45:00	0
0517-0070	2017-06-30 00:00:00	0
0517-0070	2017-06-30 00:15:00	0
0517-0070	2017-06-30 00:30:00	0
0517-0070	2017-06-30 00:45:00	0
0517-0070	2017-06-30 01:00:00	0
0517-0070	2017-06-30 01:15:00	0
0517-0070	2017-06-30 01:30:00	24
0517-0070	2017-06-30 01:45:00	8
0517-0070	2017-06-30 02:00:00	0
0517-0070	2017-06-30 02:15:00	0
0517-0070	2017-06-30 02:30:00	0
0517-0070	2017-06-30 02:45:00	0
0517-0070	2017-06-30 03:00:00	0
0517-0070	2017-06-30 03:15:00	0
0517-0070	2017-06-30 03:30:00	0
0517-0070	2017-06-30 03:45:00	0
0517-0070	2017-06-30 04:00:00	0
0517-0070	2017-06-30 04:15:00	0
0517-0070	2017-06-30 04:30:00	0
0517-0070	2017-06-30 04:45:00	0
0517-0070	2017-06-30 05:00:00	7
0517-0070	2017-06-30 05:15:00	10
0517-0070	2017-06-30 05:30:00	17
0517-0070	2017-06-30 05:45:00	60
0517-0070	2017-06-30 06:00:00	33
0517-0070	2017-06-30 06:15:00	0
0517-0070	2017-06-30 06:30:00	12
0517-0070	2017-06-30 06:45:00	0
0517-0070	2017-06-30 07:00:00	0
0517-0070	2017-06-30 07:15:00	0
0517-0070	2017-06-30 07:30:00	0
0517-0070	2017-06-30 07:45:00	115
0517-0070	2017-06-30 08:00:00	158
0517-0070	2017-06-30 08:15:00	217
0517-0070	2017-06-30 08:30:00	78
0517-0070	2017-06-30 08:45:00	225
0517-0070	2017-06-30 09:00:00	994
0517-0070	2017-06-30 09:15:00	756
0517-0070	2017-06-30 09:30:00	30
0517-0070	2017-06-30 09:45:00	21
0517-0070	2017-06-30 10:00:00	7
0517-0070	2017-06-30 10:15:00	0
0517-0070	2017-06-30 10:30:00	75
0517-0070	2017-06-30 10:45:00	253
0517-0070	2017-06-30 11:00:00	82
0517-0070	2017-06-30 11:15:00	11
0517-0070	2017-06-30 11:30:00	28
0517-0070	2017-06-30 11:45:00	219
0517-0070	2017-06-30 12:00:00	12
0517-0070	2017-06-30 12:15:00	0
0517-0070	2017-06-30 12:30:00	563
0517-0070	2017-06-30 12:45:00	7
0517-0070	2017-06-30 13:00:00	1064
0517-0070	2017-06-30 13:15:00	227
0517-0070	2017-06-30 13:30:00	44
0517-0070	2017-06-30 13:45:00	0
0517-0070	2017-06-30 14:00:00	284
0517-0070	2017-06-30 14:15:00	0
0517-0070	2017-06-30 14:30:00	12
0517-0070	2017-06-30 14:45:00	0
0517-0070	2017-06-30 15:00:00	24
0517-0070	2017-06-30 15:15:00	0
0517-0070	2017-06-30 15:30:00	29
0517-0070	2017-06-30 15:45:00	31
0517-0070	2017-06-30 16:00:00	65
0517-0070	2017-06-30 16:15:00	242
0517-0070	2017-06-30 16:30:00	0
0517-0070	2017-06-30 16:45:00	546
0517-0070	2017-06-30 17:00:00	1395
0517-0070	2017-06-30 17:15:00	207
0517-0070	2017-06-30 17:30:00	0
0517-0070	2017-06-30 17:45:00	216
0517-0070	2017-06-30 18:00:00	146
0517-0070	2017-06-30 18:15:00	1086
0517-0070	2017-06-30 18:30:00	192
0517-0070	2017-06-30 18:45:00	0
0517-0070	2017-06-30 19:00:00	131
0517-0070	2017-06-30 19:15:00	20
0517-0070	2017-06-30 19:30:00	388
0517-0070	2017-06-30 19:45:00	23
0517-0070	2017-06-30 20:00:00	0
0517-0070	2017-06-30 20:15:00	23
0517-0070	2017-06-30 20:30:00	0
0517-0070	2017-06-30 20:45:00	0
0517-0070	2017-06-30 21:00:00	6
0517-0070	2017-06-30 21:15:00	0
0517-0070	2017-06-30 21:30:00	45
0517-0070	2017-06-30 21:45:00	0
0517-0070	2017-06-30 22:00:00	28
0517-0070	2017-06-30 22:15:00	15
0517-0070	2017-06-30 22:30:00	0
0517-0070	2017-06-30 22:45:00	35
0517-0070	2017-06-30 23:00:00	67
0517-0070	2017-06-30 23:15:00	0
0517-0070	2017-06-30 23:30:00	14
0517-0070	2017-06-30 23:45:00	0
0517-0070	2017-07-01 00:00:00	0
0517-0070	2017-07-01 00:15:00	0
0517-0070	2017-07-01 00:30:00	0
0517-0070	2017-07-01 00:45:00	0
0517-0070	2017-07-01 01:00:00	0
0517-0070	2017-07-01 01:15:00	0
0517-0070	2017-07-01 01:30:00	0
0517-0070	2017-07-01 01:45:00	0
0517-0070	2017-07-01 02:00:00	11
0517-0070	2017-07-01 02:15:00	0
0517-0070	2017-07-01 02:30:00	0
0517-0070	2017-07-01 02:45:00	0
0517-0070	2017-07-01 03:00:00	0
0517-0070	2017-07-01 03:15:00	0
0517-0070	2017-07-01 03:30:00	0
0517-0070	2017-07-01 03:45:00	0
0517-0070	2017-07-01 04:00:00	8
0517-0070	2017-07-01 04:15:00	0
0517-0070	2017-07-01 04:30:00	0
0517-0070	2017-07-01 04:45:00	0
0517-0070	2017-07-01 05:00:00	0
0517-0070	2017-07-01 05:15:00	4
0517-0070	2017-07-01 05:30:00	0
0517-0070	2017-07-01 05:45:00	12
0517-0070	2017-07-01 06:00:00	9
0517-0070	2017-07-01 06:15:00	0
0517-0070	2017-07-01 06:30:00	9
0517-0070	2017-07-01 06:45:00	0
0517-0070	2017-07-01 07:00:00	41
0517-0070	2017-07-01 07:15:00	4
0517-0070	2017-07-01 07:30:00	7
0517-0070	2017-07-01 07:45:00	7
0517-0070	2017-07-01 08:00:00	175
0517-0070	2017-07-01 08:15:00	246
0517-0070	2017-07-01 08:30:00	302
0517-0070	2017-07-01 08:45:00	166
0517-0070	2017-07-01 09:00:00	542
0517-0070	2017-07-01 09:15:00	437
0517-0070	2017-07-01 09:30:00	161
0517-0070	2017-07-01 09:45:00	51
0517-0070	2017-07-01 10:00:00	206
0517-0070	2017-07-01 10:15:00	38
0517-0070	2017-07-01 10:30:00	0
0517-0070	2017-07-01 10:45:00	0
0517-0070	2017-07-01 11:00:00	0
0517-0070	2017-07-01 11:15:00	0
0517-0070	2017-07-01 11:30:00	0
0517-0070	2017-07-01 11:45:00	0
0517-0070	2017-07-01 12:00:00	0
0517-0070	2017-07-01 12:15:00	0
0517-0070	2017-07-01 12:30:00	0
0517-0070	2017-07-01 12:45:00	0
0517-0070	2017-07-01 13:00:00	0
0517-0070	2017-07-01 13:15:00	0
0517-0070	2017-07-01 13:30:00	151
0517-0070	2017-07-01 13:45:00	80
0517-0070	2017-07-01 14:00:00	51
0517-0070	2017-07-01 14:15:00	54
0517-0070	2017-07-01 14:30:00	61
0517-0070	2017-07-01 14:45:00	89
0517-0070	2017-07-01 15:00:00	103
0517-0070	2017-07-01 15:15:00	126
0517-0070	2017-07-01 15:30:00	59
0517-0070	2017-07-01 15:45:00	240
0517-0070	2017-07-01 16:00:00	0
0517-0070	2017-07-01 16:15:00	7
0517-0070	2017-07-01 16:30:00	149
0517-0070	2017-07-01 16:45:00	252
0517-0070	2017-07-01 17:00:00	99
0517-0070	2017-07-01 17:15:00	172
0517-0070	2017-07-01 17:30:00	29
0517-0070	2017-07-01 17:45:00	25
0517-0070	2017-07-01 18:00:00	336
0517-0070	2017-07-01 18:15:00	546
0517-0070	2017-07-01 18:30:00	71
0517-0070	2017-07-01 18:45:00	51
0517-0070	2017-07-01 19:00:00	85
0517-0070	2017-07-01 19:15:00	95
0517-0070	2017-07-01 19:30:00	4
0517-0070	2017-07-01 19:45:00	49
0517-0070	2017-07-01 20:00:00	26
0517-0070	2017-07-01 20:15:00	78
0517-0070	2017-07-01 20:30:00	43
0517-0070	2017-07-01 20:45:00	202
0517-0070	2017-07-01 21:00:00	122
0517-0070	2017-07-01 21:15:00	0
0517-0070	2017-07-01 21:30:00	253
0517-0070	2017-07-01 21:45:00	74
0517-0070	2017-07-01 22:00:00	17
0517-0070	2017-07-01 22:15:00	78
0517-0070	2017-07-01 22:30:00	52
0517-0070	2017-07-01 22:45:00	0
0517-0070	2017-07-01 23:00:00	0
0517-0070	2017-07-01 23:15:00	0
0517-0070	2017-07-01 23:30:00	0
0517-0070	2017-07-01 23:45:00	6
0517-0070	2017-07-02 00:00:00	30
0517-0070	2017-07-02 00:15:00	20
0517-0070	2017-07-02 00:30:00	0
0517-0070	2017-07-02 00:45:00	0
0517-0070	2017-07-02 01:00:00	0
0517-0070	2017-07-02 01:15:00	0
0517-0070	2017-07-02 01:30:00	0
0517-0070	2017-07-02 01:45:00	0
0517-0070	2017-07-02 02:00:00	0
0517-0070	2017-07-02 02:15:00	0
0517-0070	2017-07-02 02:30:00	0
0517-0070	2017-07-02 02:45:00	0
0517-0070	2017-07-02 03:00:00	0
0517-0070	2017-07-02 03:15:00	0
0517-0070	2017-07-02 03:30:00	0
0517-0070	2017-07-02 03:45:00	0
0517-0070	2017-07-02 04:00:00	0
0517-0070	2017-07-02 04:15:00	0
0517-0070	2017-07-02 04:30:00	16
0517-0070	2017-07-02 04:45:00	0
0517-0070	2017-07-02 05:00:00	20
0517-0070	2017-07-02 05:15:00	0
0517-0070	2017-07-02 05:30:00	0
0517-0070	2017-07-02 05:45:00	0
0517-0070	2017-07-02 06:00:00	0
0517-0070	2017-07-02 06:15:00	42
0517-0070	2017-07-02 06:30:00	198
0517-0070	2017-07-02 06:45:00	259
0517-0070	2017-07-02 07:00:00	13
0517-0070	2017-07-02 07:15:00	17
0517-0070	2017-07-02 07:30:00	0
0517-0070	2017-07-02 07:45:00	70
0517-0070	2017-07-02 08:00:00	87
0517-0070	2017-07-02 08:15:00	5
0517-0070	2017-07-02 08:30:00	76
0517-0070	2017-07-02 08:45:00	44
0517-0070	2017-07-02 09:00:00	112
0517-0070	2017-07-02 09:15:00	527
0517-0070	2017-07-02 09:30:00	332
0517-0070	2017-07-02 09:45:00	485
0517-0070	2017-07-02 10:00:00	357
0517-0070	2017-07-02 10:15:00	87
0517-0070	2017-07-02 10:30:00	37
0517-0070	2017-07-02 10:45:00	101
0517-0070	2017-07-02 11:00:00	178
0517-0070	2017-07-02 11:15:00	283
0517-0070	2017-07-02 11:30:00	177
0517-0070	2017-07-02 11:45:00	8
0517-0070	2017-07-02 12:00:00	64
0517-0070	2017-07-02 12:15:00	136
0517-0070	2017-07-02 12:30:00	188
0517-0070	2017-07-02 12:45:00	249
0517-0070	2017-07-02 13:00:00	127
0517-0070	2017-07-02 13:15:00	88
0517-0070	2017-07-02 13:30:00	89
0517-0070	2017-07-02 13:45:00	708
0517-0070	2017-07-02 14:00:00	107
0517-0070	2017-07-02 14:15:00	545
0517-0070	2017-07-02 14:30:00	816
0517-0070	2017-07-02 14:45:00	451
0517-0070	2017-07-02 15:00:00	100
0517-0070	2017-07-02 15:15:00	185
0517-0070	2017-07-02 15:30:00	272
0517-0070	2017-07-02 15:45:00	39
0517-0070	2017-07-02 16:00:00	72
0517-0070	2017-07-02 16:15:00	0
0517-0070	2017-07-02 16:30:00	0
0517-0070	2017-07-02 16:45:00	0
0517-0070	2017-07-02 17:00:00	0
0517-0070	2017-07-02 17:15:00	0
0517-0070	2017-07-02 17:30:00	0
0517-0070	2017-07-02 17:45:00	0
0517-0070	2017-07-02 18:00:00	0
0517-0070	2017-07-02 18:15:00	0
0517-0070	2017-07-02 18:30:00	0
0517-0070	2017-07-02 18:45:00	0
0517-0070	2017-07-02 19:00:00	0
0517-0070	2017-07-02 19:15:00	0
0517-0070	2017-07-02 19:30:00	0
0517-0070	2017-07-02 19:45:00	0
0517-0070	2017-07-02 20:00:00	0
0517-0070	2017-07-02 20:15:00	0
0517-0070	2017-07-02 20:30:00	0
0517-0070	2017-07-02 20:45:00	0
0517-0070	2017-07-02 21:00:00	0
0517-0070	2017-07-02 21:15:00	0
0517-0070	2017-07-02 21:30:00	0
0517-0070	2017-07-02 21:45:00	0
0517-0070	2017-07-02 22:00:00	0
0517-0070	2017-07-02 22:15:00	0
0517-0070	2017-07-02 22:30:00	58
0517-0070	2017-07-02 22:45:00	0
0517-0070	2017-07-02 23:00:00	0
0517-0070	2017-07-02 23:15:00	11
0517-0070	2017-07-02 23:30:00	0
0517-0070	2017-07-02 23:45:00	0
0517-0070	2017-07-03 00:00:00	0
0517-0070	2017-07-03 00:15:00	8
0517-0070	2017-07-03 00:30:00	0
0517-0070	2017-07-03 00:45:00	0
0517-0070	2017-07-03 01:00:00	0
0517-0070	2017-07-03 01:15:00	0
0517-0070	2017-07-03 01:30:00	0
0517-0070	2017-07-03 01:45:00	0
0517-0070	2017-07-03 02:00:00	0
0517-0070	2017-07-03 02:15:00	0
0517-0070	2017-07-03 02:30:00	0
0517-0070	2017-07-03 02:45:00	0
0517-0070	2017-07-03 03:00:00	10
0517-0070	2017-07-03 03:15:00	0
0517-0070	2017-07-03 03:30:00	31
0517-0070	2017-07-03 03:45:00	0
0517-0070	2017-07-03 04:00:00	0
0517-0070	2017-07-03 04:15:00	10
0517-0070	2017-07-03 04:30:00	13
0517-0070	2017-07-03 04:45:00	0
0517-0070	2017-07-03 05:00:00	0
0517-0070	2017-07-03 05:15:00	0
0517-0070	2017-07-03 05:30:00	0
0517-0070	2017-07-03 05:45:00	0
0517-0070	2017-07-03 06:00:00	0
0517-0070	2017-07-03 06:15:00	0
0517-0070	2017-07-03 06:30:00	0
0517-0070	2017-07-03 06:45:00	0
0517-0070	2017-07-03 07:00:00	59
0517-0070	2017-07-03 07:15:00	148
0517-0070	2017-07-03 07:30:00	64
0517-0070	2017-07-03 07:45:00	244
0517-0070	2017-07-03 08:00:00	33
0517-0070	2017-07-03 08:15:00	7
0517-0070	2017-07-03 08:30:00	81
0517-0070	2017-07-03 08:45:00	106
0517-0070	2017-07-03 09:00:00	127
0517-0070	2017-07-03 09:15:00	0
0517-0070	2017-07-03 09:30:00	109
0517-0070	2017-07-03 09:45:00	44
0517-0070	2017-07-03 10:00:00	0
0517-0070	2017-07-03 10:15:00	0
0517-0070	2017-07-03 10:30:00	0
0517-0070	2017-07-03 10:45:00	0
0517-0070	2017-07-03 11:00:00	279
0517-0070	2017-07-03 11:15:00	0
0517-0070	2017-07-03 11:30:00	16
0517-0070	2017-07-03 11:45:00	428
0517-0070	2017-07-03 12:00:00	407
0517-0070	2017-07-03 12:15:00	672
0517-0070	2017-07-03 12:30:00	90
0517-0070	2017-07-03 12:45:00	4
0517-0070	2017-07-03 13:00:00	0
0517-0070	2017-07-03 13:15:00	0
0517-0070	2017-07-03 13:30:00	0
0517-0070	2017-07-03 13:45:00	0
0517-0070	2017-07-03 14:00:00	0
0517-0070	2017-07-03 14:15:00	0
0517-0070	2017-07-03 14:30:00	0
0517-0070	2017-07-03 14:45:00	0
0517-0070	2017-07-03 15:00:00	0
0517-0070	2017-07-03 15:15:00	0
0517-0070	2017-07-03 15:30:00	0
0517-0070	2017-07-03 15:45:00	0
0517-0070	2017-07-03 16:00:00	0
0517-0070	2017-07-03 16:15:00	0
0517-0070	2017-07-03 16:30:00	0
0517-0070	2017-07-03 16:45:00	0
0517-0070	2017-07-03 17:00:00	0
0517-0070	2017-07-03 17:15:00	0
0517-0070	2017-07-03 17:30:00	0
0517-0070	2017-07-03 17:45:00	0
0517-0070	2017-07-03 18:00:00	0
0517-0070	2017-07-03 18:15:00	0
0517-0070	2017-07-03 18:30:00	0
0517-0070	2017-07-03 18:45:00	0
0517-0070	2017-07-03 19:00:00	0
0517-0070	2017-07-03 19:15:00	0
0517-0070	2017-07-03 19:30:00	0
0517-0070	2017-07-03 19:45:00	0
0517-0070	2017-07-03 20:00:00	0
0517-0070	2017-07-03 20:15:00	0
0517-0070	2017-07-03 20:30:00	0
0517-0070	2017-07-03 20:45:00	0
0517-0070	2017-07-03 21:00:00	0
0517-0070	2017-07-03 21:15:00	0
0517-0070	2017-07-03 21:30:00	0
0517-0070	2017-07-03 21:45:00	0
0517-0070	2017-07-03 22:00:00	0
0517-0070	2017-07-03 22:15:00	0
0517-0070	2017-07-03 22:30:00	0
0517-0070	2017-07-03 22:45:00	0
0517-0070	2017-07-03 23:00:00	0
0517-0070	2017-07-03 23:15:00	0
0517-0070	2017-07-03 23:30:00	0
0517-0070	2017-07-03 23:45:00	0
