## Supplementary Data 2 for "Digital phenotyping by consumer wearables identifies sleep-associated markers of cardiovascular disease risk and biological aging": ActivityTable_0517-0080-NHC.tsv

0517-0080	2017-07-17 00:00:00	0
0517-0080	2017-07-17 00:15:00	0
0517-0080	2017-07-17 00:30:00	0
0517-0080	2017-07-17 00:45:00	0
0517-0080	2017-07-17 01:00:00	0
0517-0080	2017-07-17 01:15:00	0
0517-0080	2017-07-17 01:30:00	0
0517-0080	2017-07-17 01:45:00	0
0517-0080	2017-07-17 02:00:00	0
0517-0080	2017-07-17 02:15:00	0
0517-0080	2017-07-17 02:30:00	0
0517-0080	2017-07-17 02:45:00	0
0517-0080	2017-07-17 03:00:00	0
0517-0080	2017-07-17 03:15:00	0
0517-0080	2017-07-17 03:30:00	0
0517-0080	2017-07-17 03:45:00	0
0517-0080	2017-07-17 04:00:00	0
0517-0080	2017-07-17 04:15:00	0
0517-0080	2017-07-17 04:30:00	0
0517-0080	2017-07-17 04:45:00	0
0517-0080	2017-07-17 05:00:00	0
0517-0080	2017-07-17 05:15:00	0
0517-0080	2017-07-17 05:30:00	0
0517-0080	2017-07-17 05:45:00	0
0517-0080	2017-07-17 06:00:00	0
0517-0080	2017-07-17 06:15:00	0
0517-0080	2017-07-17 06:30:00	0
0517-0080	2017-07-17 06:45:00	0
0517-0080	2017-07-17 07:00:00	0
0517-0080	2017-07-17 07:15:00	0
0517-0080	2017-07-17 07:30:00	0
0517-0080	2017-07-17 07:45:00	0
0517-0080	2017-07-17 08:00:00	0
0517-0080	2017-07-17 08:15:00	0
0517-0080	2017-07-17 08:30:00	0
0517-0080	2017-07-17 08:45:00	0
0517-0080	2017-07-17 09:00:00	0
0517-0080	2017-07-17 09:15:00	0
0517-0080	2017-07-17 09:30:00	0
0517-0080	2017-07-17 09:45:00	82
0517-0080	2017-07-17 10:00:00	0
0517-0080	2017-07-17 10:15:00	0
0517-0080	2017-07-17 10:30:00	0
0517-0080	2017-07-17 10:45:00	0
0517-0080	2017-07-17 11:00:00	0
0517-0080	2017-07-17 11:15:00	0
0517-0080	2017-07-17 11:30:00	0
0517-0080	2017-07-17 11:45:00	0
0517-0080	2017-07-17 12:00:00	0
0517-0080	2017-07-17 12:15:00	0
0517-0080	2017-07-17 12:30:00	0
0517-0080	2017-07-17 12:45:00	0
0517-0080	2017-07-17 13:00:00	0
0517-0080	2017-07-17 13:15:00	0
0517-0080	2017-07-17 13:30:00	0
0517-0080	2017-07-17 13:45:00	0
0517-0080	2017-07-17 14:00:00	0
0517-0080	2017-07-17 14:15:00	0
0517-0080	2017-07-17 14:30:00	0
0517-0080	2017-07-17 14:45:00	0
0517-0080	2017-07-17 15:00:00	0
0517-0080	2017-07-17 15:15:00	0
0517-0080	2017-07-17 15:30:00	0
0517-0080	2017-07-17 15:45:00	0
0517-0080	2017-07-17 16:00:00	0
0517-0080	2017-07-17 16:15:00	0
0517-0080	2017-07-17 16:30:00	0
0517-0080	2017-07-17 16:45:00	0
0517-0080	2017-07-17 17:00:00	0
0517-0080	2017-07-17 17:15:00	0
0517-0080	2017-07-17 17:30:00	0
0517-0080	2017-07-17 17:45:00	0
0517-0080	2017-07-17 18:00:00	0
0517-0080	2017-07-17 18:15:00	0
0517-0080	2017-07-17 18:30:00	0
0517-0080	2017-07-17 18:45:00	0
0517-0080	2017-07-17 19:00:00	0
0517-0080	2017-07-17 19:15:00	0
0517-0080	2017-07-17 19:30:00	0
0517-0080	2017-07-17 19:45:00	0
0517-0080	2017-07-17 20:00:00	0
0517-0080	2017-07-17 20:15:00	0
0517-0080	2017-07-17 20:30:00	0
0517-0080	2017-07-17 20:45:00	0
0517-0080	2017-07-17 21:00:00	0
0517-0080	2017-07-17 21:15:00	0
0517-0080	2017-07-17 21:30:00	0
0517-0080	2017-07-17 21:45:00	0
0517-0080	2017-07-17 22:00:00	0
0517-0080	2017-07-17 22:15:00	0
0517-0080	2017-07-17 22:30:00	0
0517-0080	2017-07-17 22:45:00	0
0517-0080	2017-07-17 23:00:00	0
0517-0080	2017-07-17 23:15:00	0
0517-0080	2017-07-17 23:30:00	0
0517-0080	2017-07-17 23:45:00	0
0517-0080	2017-07-18 00:00:00	0
0517-0080	2017-07-18 00:15:00	0
0517-0080	2017-07-18 00:30:00	0
0517-0080	2017-07-18 00:45:00	0
0517-0080	2017-07-18 01:00:00	0
0517-0080	2017-07-18 01:15:00	0
0517-0080	2017-07-18 01:30:00	0
0517-0080	2017-07-18 01:45:00	0
0517-0080	2017-07-18 02:00:00	0
0517-0080	2017-07-18 02:15:00	0
0517-0080	2017-07-18 02:30:00	0
0517-0080	2017-07-18 02:45:00	0
0517-0080	2017-07-18 03:00:00	0
0517-0080	2017-07-18 03:15:00	0
0517-0080	2017-07-18 03:30:00	0
0517-0080	2017-07-18 03:45:00	0
0517-0080	2017-07-18 04:00:00	0
0517-0080	2017-07-18 04:15:00	0
0517-0080	2017-07-18 04:30:00	0
0517-0080	2017-07-18 04:45:00	0
0517-0080	2017-07-18 05:00:00	0
0517-0080	2017-07-18 05:15:00	0
0517-0080	2017-07-18 05:30:00	0
0517-0080	2017-07-18 05:45:00	0
0517-0080	2017-07-18 06:00:00	0
0517-0080	2017-07-18 06:15:00	0
0517-0080	2017-07-18 06:30:00	0
0517-0080	2017-07-18 06:45:00	0
0517-0080	2017-07-18 07:00:00	0
0517-0080	2017-07-18 07:15:00	0
0517-0080	2017-07-18 07:30:00	0
0517-0080	2017-07-18 07:45:00	0
0517-0080	2017-07-18 08:00:00	0
0517-0080	2017-07-18 08:15:00	0
0517-0080	2017-07-18 08:30:00	0
0517-0080	2017-07-18 08:45:00	0
0517-0080	2017-07-18 09:00:00	0
0517-0080	2017-07-18 09:15:00	0
0517-0080	2017-07-18 09:30:00	0
0517-0080	2017-07-18 09:45:00	0
0517-0080	2017-07-18 10:00:00	0
0517-0080	2017-07-18 10:15:00	0
0517-0080	2017-07-18 10:30:00	0
0517-0080	2017-07-18 10:45:00	0
0517-0080	2017-07-18 11:00:00	0
0517-0080	2017-07-18 11:15:00	0
0517-0080	2017-07-18 11:30:00	71
0517-0080	2017-07-18 11:45:00	569
0517-0080	2017-07-18 12:00:00	468
0517-0080	2017-07-18 12:15:00	308
0517-0080	2017-07-18 12:30:00	610
0517-0080	2017-07-18 12:45:00	683
0517-0080	2017-07-18 13:00:00	13
0517-0080	2017-07-18 13:15:00	227
0517-0080	2017-07-18 13:30:00	0
0517-0080	2017-07-18 13:45:00	0
0517-0080	2017-07-18 14:00:00	25
0517-0080	2017-07-18 14:15:00	117
0517-0080	2017-07-18 14:30:00	37
0517-0080	2017-07-18 14:45:00	73
0517-0080	2017-07-18 15:00:00	125
0517-0080	2017-07-18 15:15:00	1017
0517-0080	2017-07-18 15:30:00	99
0517-0080	2017-07-18 15:45:00	93
0517-0080	2017-07-18 16:00:00	12
0517-0080	2017-07-18 16:15:00	0
0517-0080	2017-07-18 16:30:00	6
0517-0080	2017-07-18 16:45:00	0
0517-0080	2017-07-18 17:00:00	0
0517-0080	2017-07-18 17:15:00	0
0517-0080	2017-07-18 17:30:00	0
0517-0080	2017-07-18 17:45:00	111
0517-0080	2017-07-18 18:00:00	4
0517-0080	2017-07-18 18:15:00	104
0517-0080	2017-07-18 18:30:00	81
0517-0080	2017-07-18 18:45:00	207
0517-0080	2017-07-18 19:00:00	287
0517-0080	2017-07-18 19:15:00	124
0517-0080	2017-07-18 19:30:00	4
0517-0080	2017-07-18 19:45:00	8
0517-0080	2017-07-18 20:00:00	260
0517-0080	2017-07-18 20:15:00	0
0517-0080	2017-07-18 20:30:00	53
0517-0080	2017-07-18 20:45:00	69
0517-0080	2017-07-18 21:00:00	173
0517-0080	2017-07-18 21:15:00	127
0517-0080	2017-07-18 21:30:00	54
0517-0080	2017-07-18 21:45:00	0
0517-0080	2017-07-18 22:00:00	42
0517-0080	2017-07-18 22:15:00	16
0517-0080	2017-07-18 22:30:00	123
0517-0080	2017-07-18 22:45:00	364
0517-0080	2017-07-18 23:00:00	28
0517-0080	2017-07-18 23:15:00	53
0517-0080	2017-07-18 23:30:00	101
0517-0080	2017-07-18 23:45:00	43
0517-0080	2017-07-19 00:00:00	0
0517-0080	2017-07-19 00:15:00	12
0517-0080	2017-07-19 00:30:00	138
0517-0080	2017-07-19 00:45:00	0
0517-0080	2017-07-19 01:00:00	0
0517-0080	2017-07-19 01:15:00	0
0517-0080	2017-07-19 01:30:00	19
0517-0080	2017-07-19 01:45:00	0
0517-0080	2017-07-19 02:00:00	0
0517-0080	2017-07-19 02:15:00	0
0517-0080	2017-07-19 02:30:00	0
0517-0080	2017-07-19 02:45:00	0
0517-0080	2017-07-19 03:00:00	0
0517-0080	2017-07-19 03:15:00	0
0517-0080	2017-07-19 03:30:00	0
0517-0080	2017-07-19 03:45:00	0
0517-0080	2017-07-19 04:00:00	0
0517-0080	2017-07-19 04:15:00	12
0517-0080	2017-07-19 04:30:00	0
0517-0080	2017-07-19 04:45:00	0
0517-0080	2017-07-19 05:00:00	0
0517-0080	2017-07-19 05:15:00	0
0517-0080	2017-07-19 05:30:00	0
0517-0080	2017-07-19 05:45:00	0
0517-0080	2017-07-19 06:00:00	0
0517-0080	2017-07-19 06:15:00	0
0517-0080	2017-07-19 06:30:00	0
0517-0080	2017-07-19 06:45:00	0
0517-0080	2017-07-19 07:00:00	0
0517-0080	2017-07-19 07:15:00	0
0517-0080	2017-07-19 07:30:00	0
0517-0080	2017-07-19 07:45:00	0
0517-0080	2017-07-19 08:00:00	13
0517-0080	2017-07-19 08:15:00	0
0517-0080	2017-07-19 08:30:00	245
0517-0080	2017-07-19 08:45:00	284
0517-0080	2017-07-19 09:00:00	0
0517-0080	2017-07-19 09:15:00	331
0517-0080	2017-07-19 09:30:00	465
0517-0080	2017-07-19 09:45:00	0
0517-0080	2017-07-19 10:00:00	81
0517-0080	2017-07-19 10:15:00	62
0517-0080	2017-07-19 10:30:00	75
0517-0080	2017-07-19 10:45:00	0
0517-0080	2017-07-19 11:00:00	68
0517-0080	2017-07-19 11:15:00	14
0517-0080	2017-07-19 11:30:00	0
0517-0080	2017-07-19 11:45:00	658
0517-0080	2017-07-19 12:00:00	10
0517-0080	2017-07-19 12:15:00	0
0517-0080	2017-07-19 12:30:00	90
0517-0080	2017-07-19 12:45:00	467
0517-0080	2017-07-19 13:00:00	0
0517-0080	2017-07-19 13:15:00	675
0517-0080	2017-07-19 13:30:00	132
0517-0080	2017-07-19 13:45:00	5
0517-0080	2017-07-19 14:00:00	8
0517-0080	2017-07-19 14:15:00	0
0517-0080	2017-07-19 14:30:00	0
0517-0080	2017-07-19 14:45:00	16
0517-0080	2017-07-19 15:00:00	18
0517-0080	2017-07-19 15:15:00	0
0517-0080	2017-07-19 15:30:00	0
0517-0080	2017-07-19 15:45:00	11
0517-0080	2017-07-19 16:00:00	0
0517-0080	2017-07-19 16:15:00	0
0517-0080	2017-07-19 16:30:00	110
0517-0080	2017-07-19 16:45:00	188
0517-0080	2017-07-19 17:00:00	42
0517-0080	2017-07-19 17:15:00	0
0517-0080	2017-07-19 17:30:00	0
0517-0080	2017-07-19 17:45:00	9
0517-0080	2017-07-19 18:00:00	468
0517-0080	2017-07-19 18:15:00	10
0517-0080	2017-07-19 18:30:00	6
0517-0080	2017-07-19 18:45:00	652
0517-0080	2017-07-19 19:00:00	792
0517-0080	2017-07-19 19:15:00	9
0517-0080	2017-07-19 19:30:00	757
0517-0080	2017-07-19 19:45:00	1038
0517-0080	2017-07-19 20:00:00	0
0517-0080	2017-07-19 20:15:00	0
0517-0080	2017-07-19 20:30:00	204
0517-0080	2017-07-19 20:45:00	668
0517-0080	2017-07-19 21:00:00	253
0517-0080	2017-07-19 21:15:00	313
0517-0080	2017-07-19 21:30:00	1003
0517-0080	2017-07-19 21:45:00	547
0517-0080	2017-07-19 22:00:00	227
0517-0080	2017-07-19 22:15:00	261
0517-0080	2017-07-19 22:30:00	8
0517-0080	2017-07-19 22:45:00	48
0517-0080	2017-07-19 23:00:00	105
0517-0080	2017-07-19 23:15:00	0
0517-0080	2017-07-19 23:30:00	0
0517-0080	2017-07-19 23:45:00	0
0517-0080	2017-07-20 00:00:00	0
0517-0080	2017-07-20 00:15:00	0
0517-0080	2017-07-20 00:30:00	0
0517-0080	2017-07-20 00:45:00	0
0517-0080	2017-07-20 01:00:00	0
0517-0080	2017-07-20 01:15:00	0
0517-0080	2017-07-20 01:30:00	0
0517-0080	2017-07-20 01:45:00	0
0517-0080	2017-07-20 02:00:00	0
0517-0080	2017-07-20 02:15:00	0
0517-0080	2017-07-20 02:30:00	16
0517-0080	2017-07-20 02:45:00	0
0517-0080	2017-07-20 03:00:00	0
0517-0080	2017-07-20 03:15:00	0
0517-0080	2017-07-20 03:30:00	0
0517-0080	2017-07-20 03:45:00	0
0517-0080	2017-07-20 04:00:00	0
0517-0080	2017-07-20 04:15:00	0
0517-0080	2017-07-20 04:30:00	0
0517-0080	2017-07-20 04:45:00	0
0517-0080	2017-07-20 05:00:00	0
0517-0080	2017-07-20 05:15:00	7
0517-0080	2017-07-20 05:30:00	0
0517-0080	2017-07-20 05:45:00	0
0517-0080	2017-07-20 06:00:00	0
0517-0080	2017-07-20 06:15:00	0
0517-0080	2017-07-20 06:30:00	0
0517-0080	2017-07-20 06:45:00	0
0517-0080	2017-07-20 07:00:00	0
0517-0080	2017-07-20 07:15:00	0
0517-0080	2017-07-20 07:30:00	82
0517-0080	2017-07-20 07:45:00	313
0517-0080	2017-07-20 08:00:00	139
0517-0080	2017-07-20 08:15:00	0
0517-0080	2017-07-20 08:30:00	464
0517-0080	2017-07-20 08:45:00	147
0517-0080	2017-07-20 09:00:00	62
0517-0080	2017-07-20 09:15:00	0
0517-0080	2017-07-20 09:30:00	0
0517-0080	2017-07-20 09:45:00	0
0517-0080	2017-07-20 10:00:00	76
0517-0080	2017-07-20 10:15:00	84
0517-0080	2017-07-20 10:30:00	0
0517-0080	2017-07-20 10:45:00	0
0517-0080	2017-07-20 11:00:00	0
0517-0080	2017-07-20 11:15:00	265
0517-0080	2017-07-20 11:30:00	5
0517-0080	2017-07-20 11:45:00	0
0517-0080	2017-07-20 12:00:00	12
0517-0080	2017-07-20 12:15:00	11
0517-0080	2017-07-20 12:30:00	879
0517-0080	2017-07-20 12:45:00	615
0517-0080	2017-07-20 13:00:00	0
0517-0080	2017-07-20 13:15:00	0
0517-0080	2017-07-20 13:30:00	28
0517-0080	2017-07-20 13:45:00	460
0517-0080	2017-07-20 14:00:00	295
0517-0080	2017-07-20 14:15:00	126
0517-0080	2017-07-20 14:30:00	0
0517-0080	2017-07-20 14:45:00	0
0517-0080	2017-07-20 15:00:00	0
0517-0080	2017-07-20 15:15:00	0
0517-0080	2017-07-20 15:30:00	0
0517-0080	2017-07-20 15:45:00	0
0517-0080	2017-07-20 16:00:00	82
0517-0080	2017-07-20 16:15:00	76
0517-0080	2017-07-20 16:30:00	8
0517-0080	2017-07-20 16:45:00	0
0517-0080	2017-07-20 17:00:00	459
0517-0080	2017-07-20 17:15:00	240
0517-0080	2017-07-20 17:30:00	31
0517-0080	2017-07-20 17:45:00	10
0517-0080	2017-07-20 18:00:00	0
0517-0080	2017-07-20 18:15:00	0
0517-0080	2017-07-20 18:30:00	6
0517-0080	2017-07-20 18:45:00	387
0517-0080	2017-07-20 19:00:00	241
0517-0080	2017-07-20 19:15:00	67
0517-0080	2017-07-20 19:30:00	429
0517-0080	2017-07-20 19:45:00	1299
0517-0080	2017-07-20 20:00:00	51
0517-0080	2017-07-20 20:15:00	65
0517-0080	2017-07-20 20:30:00	31
0517-0080	2017-07-20 20:45:00	16
0517-0080	2017-07-20 21:00:00	10
0517-0080	2017-07-20 21:15:00	67
0517-0080	2017-07-20 21:30:00	0
0517-0080	2017-07-20 21:45:00	151
0517-0080	2017-07-20 22:00:00	0
0517-0080	2017-07-20 22:15:00	0
0517-0080	2017-07-20 22:30:00	0
0517-0080	2017-07-20 22:45:00	7
0517-0080	2017-07-20 23:00:00	0
0517-0080	2017-07-20 23:15:00	0
0517-0080	2017-07-20 23:30:00	21
0517-0080	2017-07-20 23:45:00	9
0517-0080	2017-07-21 00:00:00	0
0517-0080	2017-07-21 00:15:00	0
0517-0080	2017-07-21 00:30:00	0
0517-0080	2017-07-21 00:45:00	0
0517-0080	2017-07-21 01:00:00	0
0517-0080	2017-07-21 01:15:00	0
0517-0080	2017-07-21 01:30:00	0
0517-0080	2017-07-21 01:45:00	0
0517-0080	2017-07-21 02:00:00	0
0517-0080	2017-07-21 02:15:00	0
0517-0080	2017-07-21 02:30:00	0
0517-0080	2017-07-21 02:45:00	0
0517-0080	2017-07-21 03:00:00	0
0517-0080	2017-07-21 03:15:00	0
0517-0080	2017-07-21 03:30:00	0
0517-0080	2017-07-21 03:45:00	0
0517-0080	2017-07-21 04:00:00	0
0517-0080	2017-07-21 04:15:00	0
0517-0080	2017-07-21 04:30:00	0
0517-0080	2017-07-21 04:45:00	0
0517-0080	2017-07-21 05:00:00	0
0517-0080	2017-07-21 05:15:00	0
0517-0080	2017-07-21 05:30:00	5
0517-0080	2017-07-21 05:45:00	0
0517-0080	2017-07-21 06:00:00	0
0517-0080	2017-07-21 06:15:00	0
0517-0080	2017-07-21 06:30:00	0
0517-0080	2017-07-21 06:45:00	0
0517-0080	2017-07-21 07:00:00	0
0517-0080	2017-07-21 07:15:00	35
0517-0080	2017-07-21 07:30:00	155
0517-0080	2017-07-21 07:45:00	469
0517-0080	2017-07-21 08:00:00	75
0517-0080	2017-07-21 08:15:00	0
0517-0080	2017-07-21 08:30:00	245
0517-0080	2017-07-21 08:45:00	181
0517-0080	2017-07-21 09:00:00	185
0517-0080	2017-07-21 09:15:00	548
0517-0080	2017-07-21 09:30:00	464
0517-0080	2017-07-21 09:45:00	0
0517-0080	2017-07-21 10:00:00	0
0517-0080	2017-07-21 10:15:00	0
0517-0080	2017-07-21 10:30:00	0
0517-0080	2017-07-21 10:45:00	0
0517-0080	2017-07-21 11:00:00	0
0517-0080	2017-07-21 11:15:00	13
0517-0080	2017-07-21 11:30:00	159
0517-0080	2017-07-21 11:45:00	697
0517-0080	2017-07-21 12:00:00	466
0517-0080	2017-07-21 12:15:00	22
0517-0080	2017-07-21 12:30:00	4
0517-0080	2017-07-21 12:45:00	11
0517-0080	2017-07-21 13:00:00	16
0517-0080	2017-07-21 13:15:00	900
0517-0080	2017-07-21 13:30:00	402
0517-0080	2017-07-21 13:45:00	55
0517-0080	2017-07-21 14:00:00	599
0517-0080	2017-07-21 14:15:00	344
0517-0080	2017-07-21 14:30:00	911
0517-0080	2017-07-21 14:45:00	74
0517-0080	2017-07-21 15:00:00	4
0517-0080	2017-07-21 15:15:00	12
0517-0080	2017-07-21 15:30:00	140
0517-0080	2017-07-21 15:45:00	163
0517-0080	2017-07-21 16:00:00	163
0517-0080	2017-07-21 16:15:00	61
0517-0080	2017-07-21 16:30:00	10
0517-0080	2017-07-21 16:45:00	0
0517-0080	2017-07-21 17:00:00	8
0517-0080	2017-07-21 17:15:00	10
0517-0080	2017-07-21 17:30:00	139
0517-0080	2017-07-21 17:45:00	130
0517-0080	2017-07-21 18:00:00	355
0517-0080	2017-07-21 18:15:00	282
0517-0080	2017-07-21 18:30:00	46
0517-0080	2017-07-21 18:45:00	0
0517-0080	2017-07-21 19:00:00	11
0517-0080	2017-07-21 19:15:00	31
0517-0080	2017-07-21 19:30:00	320
0517-0080	2017-07-21 19:45:00	54
0517-0080	2017-07-21 20:00:00	57
0517-0080	2017-07-21 20:15:00	0
0517-0080	2017-07-21 20:30:00	0
0517-0080	2017-07-21 20:45:00	189
0517-0080	2017-07-21 21:00:00	245
0517-0080	2017-07-21 21:15:00	0
0517-0080	2017-07-21 21:30:00	0
0517-0080	2017-07-21 21:45:00	0
0517-0080	2017-07-21 22:00:00	0
0517-0080	2017-07-21 22:15:00	0
0517-0080	2017-07-21 22:30:00	21
0517-0080	2017-07-21 22:45:00	514
0517-0080	2017-07-21 23:00:00	0
0517-0080	2017-07-21 23:15:00	154
0517-0080	2017-07-21 23:30:00	0
0517-0080	2017-07-21 23:45:00	53
0517-0080	2017-07-22 00:00:00	14
0517-0080	2017-07-22 00:15:00	0
0517-0080	2017-07-22 00:30:00	0
0517-0080	2017-07-22 00:45:00	0
0517-0080	2017-07-22 01:00:00	0
0517-0080	2017-07-22 01:15:00	0
0517-0080	2017-07-22 01:30:00	0
0517-0080	2017-07-22 01:45:00	0
0517-0080	2017-07-22 02:00:00	0
0517-0080	2017-07-22 02:15:00	0
0517-0080	2017-07-22 02:30:00	0
0517-0080	2017-07-22 02:45:00	0
0517-0080	2017-07-22 03:00:00	7
0517-0080	2017-07-22 03:15:00	0
0517-0080	2017-07-22 03:30:00	0
0517-0080	2017-07-22 03:45:00	0
0517-0080	2017-07-22 04:00:00	0
0517-0080	2017-07-22 04:15:00	9
0517-0080	2017-07-22 04:30:00	0
0517-0080	2017-07-22 04:45:00	0
0517-0080	2017-07-22 05:00:00	0
0517-0080	2017-07-22 05:15:00	0
0517-0080	2017-07-22 05:30:00	0
0517-0080	2017-07-22 05:45:00	0
0517-0080	2017-07-22 06:00:00	24
0517-0080	2017-07-22 06:15:00	146
0517-0080	2017-07-22 06:30:00	293
0517-0080	2017-07-22 06:45:00	0
0517-0080	2017-07-22 07:00:00	0
0517-0080	2017-07-22 07:15:00	799
0517-0080	2017-07-22 07:30:00	46
0517-0080	2017-07-22 07:45:00	129
0517-0080	2017-07-22 08:00:00	574
0517-0080	2017-07-22 08:15:00	348
0517-0080	2017-07-22 08:30:00	1252
0517-0080	2017-07-22 08:45:00	1385
0517-0080	2017-07-22 09:00:00	901
0517-0080	2017-07-22 09:15:00	1002
0517-0080	2017-07-22 09:30:00	654
0517-0080	2017-07-22 09:45:00	912
0517-0080	2017-07-22 10:00:00	602
0517-0080	2017-07-22 10:15:00	513
0517-0080	2017-07-22 10:30:00	163
0517-0080	2017-07-22 10:45:00	216
0517-0080	2017-07-22 11:00:00	0
0517-0080	2017-07-22 11:15:00	0
0517-0080	2017-07-22 11:30:00	18
0517-0080	2017-07-22 11:45:00	41
0517-0080	2017-07-22 12:00:00	4
0517-0080	2017-07-22 12:15:00	377
0517-0080	2017-07-22 12:30:00	931
0517-0080	2017-07-22 12:45:00	898
0517-0080	2017-07-22 13:00:00	1163
0517-0080	2017-07-22 13:15:00	259
0517-0080	2017-07-22 13:30:00	237
0517-0080	2017-07-22 13:45:00	453
0517-0080	2017-07-22 14:00:00	260
0517-0080	2017-07-22 14:15:00	8
0517-0080	2017-07-22 14:30:00	659
0517-0080	2017-07-22 14:45:00	174
0517-0080	2017-07-22 15:00:00	135
0517-0080	2017-07-22 15:15:00	85
0517-0080	2017-07-22 15:30:00	108
0517-0080	2017-07-22 15:45:00	34
0517-0080	2017-07-22 16:00:00	34
0517-0080	2017-07-22 16:15:00	20
0517-0080	2017-07-22 16:30:00	277
0517-0080	2017-07-22 16:45:00	130
0517-0080	2017-07-22 17:00:00	8
0517-0080	2017-07-22 17:15:00	312
0517-0080	2017-07-22 17:30:00	0
0517-0080	2017-07-22 17:45:00	106
0517-0080	2017-07-22 18:00:00	191
0517-0080	2017-07-22 18:15:00	145
0517-0080	2017-07-22 18:30:00	116
0517-0080	2017-07-22 18:45:00	119
0517-0080	2017-07-22 19:00:00	146
0517-0080	2017-07-22 19:15:00	50
0517-0080	2017-07-22 19:30:00	331
0517-0080	2017-07-22 19:45:00	180
0517-0080	2017-07-22 20:00:00	45
0517-0080	2017-07-22 20:15:00	58
0517-0080	2017-07-22 20:30:00	87
0517-0080	2017-07-22 20:45:00	141
0517-0080	2017-07-22 21:00:00	184
0517-0080	2017-07-22 21:15:00	4
0517-0080	2017-07-22 21:30:00	234
0517-0080	2017-07-22 21:45:00	0
0517-0080	2017-07-22 22:00:00	4
0517-0080	2017-07-22 22:15:00	0
0517-0080	2017-07-22 22:30:00	0
0517-0080	2017-07-22 22:45:00	0
0517-0080	2017-07-22 23:00:00	0
0517-0080	2017-07-22 23:15:00	0
0517-0080	2017-07-22 23:30:00	0
0517-0080	2017-07-22 23:45:00	0
