## Supplementary Data 2 for "Digital phenotyping by consumer wearables identifies sleep-associated markers of cardiovascular disease risk and biological aging": ActivityTable_0517-0082-NHC.tsv

0517-0082	2017-07-18 00:00:00	0
0517-0082	2017-07-18 00:15:00	0
0517-0082	2017-07-18 00:30:00	0
0517-0082	2017-07-18 00:45:00	0
0517-0082	2017-07-18 01:00:00	0
0517-0082	2017-07-18 01:15:00	0
0517-0082	2017-07-18 01:30:00	0
0517-0082	2017-07-18 01:45:00	0
0517-0082	2017-07-18 02:00:00	0
0517-0082	2017-07-18 02:15:00	0
0517-0082	2017-07-18 02:30:00	0
0517-0082	2017-07-18 02:45:00	0
0517-0082	2017-07-18 03:00:00	0
0517-0082	2017-07-18 03:15:00	0
0517-0082	2017-07-18 03:30:00	0
0517-0082	2017-07-18 03:45:00	0
0517-0082	2017-07-18 04:00:00	0
0517-0082	2017-07-18 04:15:00	0
0517-0082	2017-07-18 04:30:00	0
0517-0082	2017-07-18 04:45:00	0
0517-0082	2017-07-18 05:00:00	0
0517-0082	2017-07-18 05:15:00	0
0517-0082	2017-07-18 05:30:00	0
0517-0082	2017-07-18 05:45:00	0
0517-0082	2017-07-18 06:00:00	0
0517-0082	2017-07-18 06:15:00	0
0517-0082	2017-07-18 06:30:00	0
0517-0082	2017-07-18 06:45:00	0
0517-0082	2017-07-18 07:00:00	0
0517-0082	2017-07-18 07:15:00	0
0517-0082	2017-07-18 07:30:00	0
0517-0082	2017-07-18 07:45:00	0
0517-0082	2017-07-18 08:00:00	0
0517-0082	2017-07-18 08:15:00	0
0517-0082	2017-07-18 08:30:00	0
0517-0082	2017-07-18 08:45:00	0
0517-0082	2017-07-18 09:00:00	0
0517-0082	2017-07-18 09:15:00	0
0517-0082	2017-07-18 09:30:00	0
0517-0082	2017-07-18 09:45:00	0
0517-0082	2017-07-18 10:00:00	56
0517-0082	2017-07-18 10:15:00	60
0517-0082	2017-07-18 10:30:00	220
0517-0082	2017-07-18 10:45:00	175
0517-0082	2017-07-18 11:00:00	9
0517-0082	2017-07-18 11:15:00	521
0517-0082	2017-07-18 11:30:00	598
0517-0082	2017-07-18 11:45:00	598
0517-0082	2017-07-18 12:00:00	636
0517-0082	2017-07-18 12:15:00	560
0517-0082	2017-07-18 12:30:00	519
0517-0082	2017-07-18 12:45:00	335
0517-0082	2017-07-18 13:00:00	10
0517-0082	2017-07-18 13:15:00	206
0517-0082	2017-07-18 13:30:00	515
0517-0082	2017-07-18 13:45:00	0
0517-0082	2017-07-18 14:00:00	388
0517-0082	2017-07-18 14:15:00	476
0517-0082	2017-07-18 14:30:00	755
0517-0082	2017-07-18 14:45:00	358
0517-0082	2017-07-18 15:00:00	343
0517-0082	2017-07-18 15:15:00	0
0517-0082	2017-07-18 15:30:00	0
0517-0082	2017-07-18 15:45:00	0
0517-0082	2017-07-18 16:00:00	0
0517-0082	2017-07-18 16:15:00	0
0517-0082	2017-07-18 16:30:00	0
0517-0082	2017-07-18 16:45:00	0
0517-0082	2017-07-18 17:00:00	0
0517-0082	2017-07-18 17:15:00	0
0517-0082	2017-07-18 17:30:00	0
0517-0082	2017-07-18 17:45:00	0
0517-0082	2017-07-18 18:00:00	0
0517-0082	2017-07-18 18:15:00	0
0517-0082	2017-07-18 18:30:00	0
0517-0082	2017-07-18 18:45:00	0
0517-0082	2017-07-18 19:00:00	0
0517-0082	2017-07-18 19:15:00	39
0517-0082	2017-07-18 19:30:00	213
0517-0082	2017-07-18 19:45:00	423
0517-0082	2017-07-18 20:00:00	447
0517-0082	2017-07-18 20:15:00	667
0517-0082	2017-07-18 20:30:00	523
0517-0082	2017-07-18 20:45:00	404
0517-0082	2017-07-18 21:00:00	62
0517-0082	2017-07-18 21:15:00	0
0517-0082	2017-07-18 21:30:00	0
0517-0082	2017-07-18 21:45:00	31
0517-0082	2017-07-18 22:00:00	18
0517-0082	2017-07-18 22:15:00	0
0517-0082	2017-07-18 22:30:00	14
0517-0082	2017-07-18 22:45:00	162
0517-0082	2017-07-18 23:00:00	643
0517-0082	2017-07-18 23:15:00	135
0517-0082	2017-07-18 23:30:00	41
0517-0082	2017-07-18 23:45:00	9
0517-0082	2017-07-19 00:00:00	0
0517-0082	2017-07-19 00:15:00	8
0517-0082	2017-07-19 00:30:00	0
0517-0082	2017-07-19 00:45:00	0
0517-0082	2017-07-19 01:00:00	0
0517-0082	2017-07-19 01:15:00	0
0517-0082	2017-07-19 01:30:00	0
0517-0082	2017-07-19 01:45:00	0
0517-0082	2017-07-19 02:00:00	0
0517-0082	2017-07-19 02:15:00	0
0517-0082	2017-07-19 02:30:00	0
0517-0082	2017-07-19 02:45:00	0
0517-0082	2017-07-19 03:00:00	0
0517-0082	2017-07-19 03:15:00	0
0517-0082	2017-07-19 03:30:00	0
0517-0082	2017-07-19 03:45:00	0
0517-0082	2017-07-19 04:00:00	0
0517-0082	2017-07-19 04:15:00	0
0517-0082	2017-07-19 04:30:00	0
0517-0082	2017-07-19 04:45:00	0
0517-0082	2017-07-19 05:00:00	0
0517-0082	2017-07-19 05:15:00	0
0517-0082	2017-07-19 05:30:00	0
0517-0082	2017-07-19 05:45:00	0
0517-0082	2017-07-19 06:00:00	0
0517-0082	2017-07-19 06:15:00	33
0517-0082	2017-07-19 06:30:00	127
0517-0082	2017-07-19 06:45:00	141
0517-0082	2017-07-19 07:00:00	382
0517-0082	2017-07-19 07:15:00	243
0517-0082	2017-07-19 07:30:00	798
0517-0082	2017-07-19 07:45:00	232
0517-0082	2017-07-19 08:00:00	483
0517-0082	2017-07-19 08:15:00	4
0517-0082	2017-07-19 08:30:00	147
0517-0082	2017-07-19 08:45:00	912
0517-0082	2017-07-19 09:00:00	51
0517-0082	2017-07-19 09:15:00	0
0517-0082	2017-07-19 09:30:00	132
0517-0082	2017-07-19 09:45:00	0
0517-0082	2017-07-19 10:00:00	203
0517-0082	2017-07-19 10:15:00	393
0517-0082	2017-07-19 10:30:00	87
0517-0082	2017-07-19 10:45:00	15
0517-0082	2017-07-19 11:00:00	181
0517-0082	2017-07-19 11:15:00	691
0517-0082	2017-07-19 11:30:00	858
0517-0082	2017-07-19 11:45:00	541
0517-0082	2017-07-19 12:00:00	79
0517-0082	2017-07-19 12:15:00	239
0517-0082	2017-07-19 12:30:00	29
0517-0082	2017-07-19 12:45:00	241
0517-0082	2017-07-19 13:00:00	279
0517-0082	2017-07-19 13:15:00	272
0517-0082	2017-07-19 13:30:00	43
0517-0082	2017-07-19 13:45:00	9
0517-0082	2017-07-19 14:00:00	126
0517-0082	2017-07-19 14:15:00	164
0517-0082	2017-07-19 14:30:00	54
0517-0082	2017-07-19 14:45:00	59
0517-0082	2017-07-19 15:00:00	31
0517-0082	2017-07-19 15:15:00	0
0517-0082	2017-07-19 15:30:00	0
0517-0082	2017-07-19 15:45:00	4
0517-0082	2017-07-19 16:00:00	6
0517-0082	2017-07-19 16:15:00	5
0517-0082	2017-07-19 16:30:00	236
0517-0082	2017-07-19 16:45:00	243
0517-0082	2017-07-19 17:00:00	34
0517-0082	2017-07-19 17:15:00	50
0517-0082	2017-07-19 17:30:00	98
0517-0082	2017-07-19 17:45:00	28
0517-0082	2017-07-19 18:00:00	184
0517-0082	2017-07-19 18:15:00	345
0517-0082	2017-07-19 18:30:00	487
0517-0082	2017-07-19 18:45:00	8
0517-0082	2017-07-19 19:00:00	621
0517-0082	2017-07-19 19:15:00	1501
0517-0082	2017-07-19 19:30:00	363
0517-0082	2017-07-19 19:45:00	165
0517-0082	2017-07-19 20:00:00	199
0517-0082	2017-07-19 20:15:00	0
0517-0082	2017-07-19 20:30:00	210
0517-0082	2017-07-19 20:45:00	267
0517-0082	2017-07-19 21:00:00	382
0517-0082	2017-07-19 21:15:00	332
0517-0082	2017-07-19 21:30:00	672
0517-0082	2017-07-19 21:45:00	495
0517-0082	2017-07-19 22:00:00	176
0517-0082	2017-07-19 22:15:00	124
0517-0082	2017-07-19 22:30:00	50
0517-0082	2017-07-19 22:45:00	216
0517-0082	2017-07-19 23:00:00	530
0517-0082	2017-07-19 23:15:00	354
0517-0082	2017-07-19 23:30:00	306
0517-0082	2017-07-19 23:45:00	35
0517-0082	2017-07-20 00:00:00	0
0517-0082	2017-07-20 00:15:00	12
0517-0082	2017-07-20 00:30:00	5
0517-0082	2017-07-20 00:45:00	0
0517-0082	2017-07-20 01:00:00	0
0517-0082	2017-07-20 01:15:00	0
0517-0082	2017-07-20 01:30:00	0
0517-0082	2017-07-20 01:45:00	0
0517-0082	2017-07-20 02:00:00	0
0517-0082	2017-07-20 02:15:00	0
0517-0082	2017-07-20 02:30:00	0
0517-0082	2017-07-20 02:45:00	0
0517-0082	2017-07-20 03:00:00	0
0517-0082	2017-07-20 03:15:00	0
0517-0082	2017-07-20 03:30:00	0
0517-0082	2017-07-20 03:45:00	0
0517-0082	2017-07-20 04:00:00	0
0517-0082	2017-07-20 04:15:00	9
0517-0082	2017-07-20 04:30:00	32
0517-0082	2017-07-20 04:45:00	0
0517-0082	2017-07-20 05:00:00	12
0517-0082	2017-07-20 05:15:00	0
0517-0082	2017-07-20 05:30:00	0
0517-0082	2017-07-20 05:45:00	0
0517-0082	2017-07-20 06:00:00	0
0517-0082	2017-07-20 06:15:00	0
0517-0082	2017-07-20 06:30:00	32
0517-0082	2017-07-20 06:45:00	261
0517-0082	2017-07-20 07:00:00	311
0517-0082	2017-07-20 07:15:00	370
0517-0082	2017-07-20 07:30:00	836
0517-0082	2017-07-20 07:45:00	699
0517-0082	2017-07-20 08:00:00	250
0517-0082	2017-07-20 08:15:00	0
0517-0082	2017-07-20 08:30:00	498
0517-0082	2017-07-20 08:45:00	926
0517-0082	2017-07-20 09:00:00	248
0517-0082	2017-07-20 09:15:00	79
0517-0082	2017-07-20 09:30:00	114
0517-0082	2017-07-20 09:45:00	171
0517-0082	2017-07-20 10:00:00	152
0517-0082	2017-07-20 10:15:00	440
0517-0082	2017-07-20 10:30:00	409
0517-0082	2017-07-20 10:45:00	216
0517-0082	2017-07-20 11:00:00	221
0517-0082	2017-07-20 11:15:00	796
0517-0082	2017-07-20 11:30:00	417
0517-0082	2017-07-20 11:45:00	1045
0517-0082	2017-07-20 12:00:00	850
0517-0082	2017-07-20 12:15:00	81
0517-0082	2017-07-20 12:30:00	48
0517-0082	2017-07-20 12:45:00	370
0517-0082	2017-07-20 13:00:00	305
0517-0082	2017-07-20 13:15:00	49
0517-0082	2017-07-20 13:30:00	57
0517-0082	2017-07-20 13:45:00	202
0517-0082	2017-07-20 14:00:00	90
0517-0082	2017-07-20 14:15:00	0
0517-0082	2017-07-20 14:30:00	0
0517-0082	2017-07-20 14:45:00	0
0517-0082	2017-07-20 15:00:00	0
0517-0082	2017-07-20 15:15:00	64
0517-0082	2017-07-20 15:30:00	15
0517-0082	2017-07-20 15:45:00	85
0517-0082	2017-07-20 16:00:00	101
0517-0082	2017-07-20 16:15:00	16
0517-0082	2017-07-20 16:30:00	443
0517-0082	2017-07-20 16:45:00	307
0517-0082	2017-07-20 17:00:00	24
0517-0082	2017-07-20 17:15:00	15
0517-0082	2017-07-20 17:30:00	78
0517-0082	2017-07-20 17:45:00	31
0517-0082	2017-07-20 18:00:00	9
0517-0082	2017-07-20 18:15:00	281
0517-0082	2017-07-20 18:30:00	602
0517-0082	2017-07-20 18:45:00	0
0517-0082	2017-07-20 19:00:00	303
0517-0082	2017-07-20 19:15:00	503
0517-0082	2017-07-20 19:30:00	1298
0517-0082	2017-07-20 19:45:00	492
0517-0082	2017-07-20 20:00:00	50
0517-0082	2017-07-20 20:15:00	332
0517-0082	2017-07-20 20:30:00	32
0517-0082	2017-07-20 20:45:00	0
0517-0082	2017-07-20 21:00:00	0
0517-0082	2017-07-20 21:15:00	0
0517-0082	2017-07-20 21:30:00	0
0517-0082	2017-07-20 21:45:00	0
0517-0082	2017-07-20 22:00:00	0
0517-0082	2017-07-20 22:15:00	0
0517-0082	2017-07-20 22:30:00	0
0517-0082	2017-07-20 22:45:00	0
0517-0082	2017-07-20 23:00:00	0
0517-0082	2017-07-20 23:15:00	0
0517-0082	2017-07-20 23:30:00	227
0517-0082	2017-07-20 23:45:00	13
0517-0082	2017-07-21 00:00:00	0
0517-0082	2017-07-21 00:15:00	8
0517-0082	2017-07-21 00:30:00	0
0517-0082	2017-07-21 00:45:00	0
0517-0082	2017-07-21 01:00:00	0
0517-0082	2017-07-21 01:15:00	0
0517-0082	2017-07-21 01:30:00	0
0517-0082	2017-07-21 01:45:00	0
0517-0082	2017-07-21 02:00:00	0
0517-0082	2017-07-21 02:15:00	0
0517-0082	2017-07-21 02:30:00	0
0517-0082	2017-07-21 02:45:00	0
0517-0082	2017-07-21 03:00:00	0
0517-0082	2017-07-21 03:15:00	0
0517-0082	2017-07-21 03:30:00	7
0517-0082	2017-07-21 03:45:00	0
0517-0082	2017-07-21 04:00:00	0
0517-0082	2017-07-21 04:15:00	0
0517-0082	2017-07-21 04:30:00	0
0517-0082	2017-07-21 04:45:00	27
0517-0082	2017-07-21 05:00:00	0
0517-0082	2017-07-21 05:15:00	0
0517-0082	2017-07-21 05:30:00	0
0517-0082	2017-07-21 05:45:00	0
0517-0082	2017-07-21 06:00:00	0
0517-0082	2017-07-21 06:15:00	9
0517-0082	2017-07-21 06:30:00	2
0517-0082	2017-07-21 06:45:00	17
0517-0082	2017-07-21 07:00:00	154
0517-0082	2017-07-21 07:15:00	250
0517-0082	2017-07-21 07:30:00	220
0517-0082	2017-07-21 07:45:00	494
0517-0082	2017-07-21 08:00:00	395
0517-0082	2017-07-21 08:15:00	501
0517-0082	2017-07-21 08:30:00	590
0517-0082	2017-07-21 08:45:00	237
0517-0082	2017-07-21 09:00:00	920
0517-0082	2017-07-21 09:15:00	778
0517-0082	2017-07-21 09:30:00	40
0517-0082	2017-07-21 09:45:00	28
0517-0082	2017-07-21 10:00:00	89
0517-0082	2017-07-21 10:15:00	328
0517-0082	2017-07-21 10:30:00	1012
0517-0082	2017-07-21 10:45:00	496
0517-0082	2017-07-21 11:00:00	92
0517-0082	2017-07-21 11:15:00	42
0517-0082	2017-07-21 11:30:00	145
0517-0082	2017-07-21 11:45:00	373
0517-0082	2017-07-21 12:00:00	446
0517-0082	2017-07-21 12:15:00	290
0517-0082	2017-07-21 12:30:00	50
0517-0082	2017-07-21 12:45:00	261
0517-0082	2017-07-21 13:00:00	573
0517-0082	2017-07-21 13:15:00	117
0517-0082	2017-07-21 13:30:00	243
0517-0082	2017-07-21 13:45:00	325
0517-0082	2017-07-21 14:00:00	102
0517-0082	2017-07-21 14:15:00	81
0517-0082	2017-07-21 14:30:00	242
0517-0082	2017-07-21 14:45:00	22
0517-0082	2017-07-21 15:00:00	41
0517-0082	2017-07-21 15:15:00	125
0517-0082	2017-07-21 15:30:00	208
0517-0082	2017-07-21 15:45:00	37
0517-0082	2017-07-21 16:00:00	151
0517-0082	2017-07-21 16:15:00	158
0517-0082	2017-07-21 16:30:00	585
0517-0082	2017-07-21 16:45:00	279
0517-0082	2017-07-21 17:00:00	102
0517-0082	2017-07-21 17:15:00	433
0517-0082	2017-07-21 17:30:00	264
0517-0082	2017-07-21 17:45:00	488
0517-0082	2017-07-21 18:00:00	224
0517-0082	2017-07-21 18:15:00	72
0517-0082	2017-07-21 18:30:00	145
0517-0082	2017-07-21 18:45:00	86
0517-0082	2017-07-21 19:00:00	140
0517-0082	2017-07-21 19:15:00	275
0517-0082	2017-07-21 19:30:00	13
0517-0082	2017-07-21 19:45:00	131
0517-0082	2017-07-21 20:00:00	372
0517-0082	2017-07-21 20:15:00	450
0517-0082	2017-07-21 20:30:00	327
0517-0082	2017-07-21 20:45:00	158
0517-0082	2017-07-21 21:00:00	0
0517-0082	2017-07-21 21:15:00	63
0517-0082	2017-07-21 21:30:00	93
0517-0082	2017-07-21 21:45:00	39
0517-0082	2017-07-21 22:00:00	20
0517-0082	2017-07-21 22:15:00	39
0517-0082	2017-07-21 22:30:00	0
0517-0082	2017-07-21 22:45:00	0
0517-0082	2017-07-21 23:00:00	203
0517-0082	2017-07-21 23:15:00	347
0517-0082	2017-07-21 23:30:00	142
0517-0082	2017-07-21 23:45:00	0
0517-0082	2017-07-22 00:00:00	0
0517-0082	2017-07-22 00:15:00	28
0517-0082	2017-07-22 00:30:00	4
0517-0082	2017-07-22 00:45:00	0
0517-0082	2017-07-22 01:00:00	0
0517-0082	2017-07-22 01:15:00	0
0517-0082	2017-07-22 01:30:00	0
0517-0082	2017-07-22 01:45:00	0
0517-0082	2017-07-22 02:00:00	0
0517-0082	2017-07-22 02:15:00	0
0517-0082	2017-07-22 02:30:00	0
0517-0082	2017-07-22 02:45:00	0
0517-0082	2017-07-22 03:00:00	0
0517-0082	2017-07-22 03:15:00	0
0517-0082	2017-07-22 03:30:00	0
0517-0082	2017-07-22 03:45:00	0
0517-0082	2017-07-22 04:00:00	0
0517-0082	2017-07-22 04:15:00	11
0517-0082	2017-07-22 04:30:00	0
0517-0082	2017-07-22 04:45:00	0
0517-0082	2017-07-22 05:00:00	0
0517-0082	2017-07-22 05:15:00	0
0517-0082	2017-07-22 05:30:00	8
0517-0082	2017-07-22 05:45:00	45
0517-0082	2017-07-22 06:00:00	5
0517-0082	2017-07-22 06:15:00	0
0517-0082	2017-07-22 06:30:00	9
0517-0082	2017-07-22 06:45:00	0
0517-0082	2017-07-22 07:00:00	0
0517-0082	2017-07-22 07:15:00	0
0517-0082	2017-07-22 07:30:00	0
0517-0082	2017-07-22 07:45:00	85
0517-0082	2017-07-22 08:00:00	148
0517-0082	2017-07-22 08:15:00	269
0517-0082	2017-07-22 08:30:00	124
0517-0082	2017-07-22 08:45:00	314
0517-0082	2017-07-22 09:00:00	44
0517-0082	2017-07-22 09:15:00	279
0517-0082	2017-07-22 09:30:00	267
0517-0082	2017-07-22 09:45:00	149
0517-0082	2017-07-22 10:00:00	154
0517-0082	2017-07-22 10:15:00	360
0517-0082	2017-07-22 10:30:00	480
0517-0082	2017-07-22 10:45:00	250
0517-0082	2017-07-22 11:00:00	26
0517-0082	2017-07-22 11:15:00	0
0517-0082	2017-07-22 11:30:00	0
0517-0082	2017-07-22 11:45:00	0
0517-0082	2017-07-22 12:00:00	0
0517-0082	2017-07-22 12:15:00	112
0517-0082	2017-07-22 12:30:00	319
0517-0082	2017-07-22 12:45:00	177
0517-0082	2017-07-22 13:00:00	0
0517-0082	2017-07-22 13:15:00	0
0517-0082	2017-07-22 13:30:00	0
0517-0082	2017-07-22 13:45:00	0
0517-0082	2017-07-22 14:00:00	0
0517-0082	2017-07-22 14:15:00	19
0517-0082	2017-07-22 14:30:00	194
0517-0082	2017-07-22 14:45:00	198
0517-0082	2017-07-22 15:00:00	93
0517-0082	2017-07-22 15:15:00	81
0517-0082	2017-07-22 15:30:00	800
0517-0082	2017-07-22 15:45:00	1492
0517-0082	2017-07-22 16:00:00	1442
0517-0082	2017-07-22 16:15:00	1558
0517-0082	2017-07-22 16:30:00	1155
0517-0082	2017-07-22 16:45:00	1421
0517-0082	2017-07-22 17:00:00	353
0517-0082	2017-07-22 17:15:00	78
0517-0082	2017-07-22 17:30:00	32
0517-0082	2017-07-22 17:45:00	29
0517-0082	2017-07-22 18:00:00	9
0517-0082	2017-07-22 18:15:00	1400
0517-0082	2017-07-22 18:30:00	838
0517-0082	2017-07-22 18:45:00	0
0517-0082	2017-07-22 19:00:00	0
0517-0082	2017-07-22 19:15:00	0
0517-0082	2017-07-22 19:30:00	0
0517-0082	2017-07-22 19:45:00	0
0517-0082	2017-07-22 20:00:00	0
0517-0082	2017-07-22 20:15:00	0
0517-0082	2017-07-22 20:30:00	0
0517-0082	2017-07-22 20:45:00	51
0517-0082	2017-07-22 21:00:00	6
0517-0082	2017-07-22 21:15:00	0
0517-0082	2017-07-22 21:30:00	8
0517-0082	2017-07-22 21:45:00	0
0517-0082	2017-07-22 22:00:00	0
0517-0082	2017-07-22 22:15:00	0
0517-0082	2017-07-22 22:30:00	0
0517-0082	2017-07-22 22:45:00	0
0517-0082	2017-07-22 23:00:00	260
0517-0082	2017-07-22 23:15:00	329
0517-0082	2017-07-22 23:30:00	336
0517-0082	2017-07-22 23:45:00	302
0517-0082	2017-07-23 00:00:00	18
0517-0082	2017-07-23 00:15:00	8
0517-0082	2017-07-23 00:30:00	0
0517-0082	2017-07-23 00:45:00	0
0517-0082	2017-07-23 01:00:00	0
0517-0082	2017-07-23 01:15:00	0
0517-0082	2017-07-23 01:30:00	0
0517-0082	2017-07-23 01:45:00	0
0517-0082	2017-07-23 02:00:00	0
0517-0082	2017-07-23 02:15:00	0
0517-0082	2017-07-23 02:30:00	0
0517-0082	2017-07-23 02:45:00	0
0517-0082	2017-07-23 03:00:00	0
0517-0082	2017-07-23 03:15:00	0
0517-0082	2017-07-23 03:30:00	0
0517-0082	2017-07-23 03:45:00	0
0517-0082	2017-07-23 04:00:00	0
0517-0082	2017-07-23 04:15:00	0
0517-0082	2017-07-23 04:30:00	26
0517-0082	2017-07-23 04:45:00	0
0517-0082	2017-07-23 05:00:00	0
0517-0082	2017-07-23 05:15:00	4
0517-0082	2017-07-23 05:30:00	0
0517-0082	2017-07-23 05:45:00	8
0517-0082	2017-07-23 06:00:00	0
0517-0082	2017-07-23 06:15:00	0
0517-0082	2017-07-23 06:30:00	5
0517-0082	2017-07-23 06:45:00	0
0517-0082	2017-07-23 07:00:00	43
0517-0082	2017-07-23 07:15:00	138
0517-0082	2017-07-23 07:30:00	212
0517-0082	2017-07-23 07:45:00	659
0517-0082	2017-07-23 08:00:00	239
0517-0082	2017-07-23 08:15:00	102
0517-0082	2017-07-23 08:30:00	24
0517-0082	2017-07-23 08:45:00	260
0517-0082	2017-07-23 09:00:00	166
0517-0082	2017-07-23 09:15:00	197
0517-0082	2017-07-23 09:30:00	866
0517-0082	2017-07-23 09:45:00	844
0517-0082	2017-07-23 10:00:00	99
0517-0082	2017-07-23 10:15:00	21
0517-0082	2017-07-23 10:30:00	38
0517-0082	2017-07-23 10:45:00	4
0517-0082	2017-07-23 11:00:00	401
0517-0082	2017-07-23 11:15:00	856
0517-0082	2017-07-23 11:30:00	88
0517-0082	2017-07-23 11:45:00	167
0517-0082	2017-07-23 12:00:00	67
0517-0082	2017-07-23 12:15:00	158
0517-0082	2017-07-23 12:30:00	357
0517-0082	2017-07-23 12:45:00	1063
0517-0082	2017-07-23 13:00:00	0
0517-0082	2017-07-23 13:15:00	9
0517-0082	2017-07-23 13:30:00	0
0517-0082	2017-07-23 13:45:00	0
0517-0082	2017-07-23 14:00:00	0
0517-0082	2017-07-23 14:15:00	0
0517-0082	2017-07-23 14:30:00	0
0517-0082	2017-07-23 14:45:00	0
0517-0082	2017-07-23 15:00:00	28
0517-0082	2017-07-23 15:15:00	896
0517-0082	2017-07-23 15:30:00	0
0517-0082	2017-07-23 15:45:00	6
0517-0082	2017-07-23 16:00:00	158
0517-0082	2017-07-23 16:15:00	183
0517-0082	2017-07-23 16:30:00	223
0517-0082	2017-07-23 16:45:00	260
0517-0082	2017-07-23 17:00:00	163
0517-0082	2017-07-23 17:15:00	161
0517-0082	2017-07-23 17:30:00	124
0517-0082	2017-07-23 17:45:00	39
0517-0082	2017-07-23 18:00:00	175
0517-0082	2017-07-23 18:15:00	122
0517-0082	2017-07-23 18:30:00	106
0517-0082	2017-07-23 18:45:00	85
0517-0082	2017-07-23 19:00:00	79
0517-0082	2017-07-23 19:15:00	52
0517-0082	2017-07-23 19:30:00	36
0517-0082	2017-07-23 19:45:00	37
0517-0082	2017-07-23 20:00:00	124
0517-0082	2017-07-23 20:15:00	154
0517-0082	2017-07-23 20:30:00	0
0517-0082	2017-07-23 20:45:00	31
0517-0082	2017-07-23 21:00:00	71
0517-0082	2017-07-23 21:15:00	0
0517-0082	2017-07-23 21:30:00	174
0517-0082	2017-07-23 21:45:00	133
0517-0082	2017-07-23 22:00:00	400
0517-0082	2017-07-23 22:15:00	102
0517-0082	2017-07-23 22:30:00	50
0517-0082	2017-07-23 22:45:00	0
0517-0082	2017-07-23 23:00:00	0
0517-0082	2017-07-23 23:15:00	40
0517-0082	2017-07-23 23:30:00	0
0517-0082	2017-07-23 23:45:00	0
0517-0082	2017-07-24 00:00:00	0
0517-0082	2017-07-24 00:15:00	0
0517-0082	2017-07-24 00:30:00	0
0517-0082	2017-07-24 00:45:00	0
0517-0082	2017-07-24 01:00:00	0
0517-0082	2017-07-24 01:15:00	0
0517-0082	2017-07-24 01:30:00	0
0517-0082	2017-07-24 01:45:00	0
0517-0082	2017-07-24 02:00:00	41
0517-0082	2017-07-24 02:15:00	0
0517-0082	2017-07-24 02:30:00	0
0517-0082	2017-07-24 02:45:00	0
0517-0082	2017-07-24 03:00:00	7
0517-0082	2017-07-24 03:15:00	0
0517-0082	2017-07-24 03:30:00	0
0517-0082	2017-07-24 03:45:00	0
0517-0082	2017-07-24 04:00:00	0
0517-0082	2017-07-24 04:15:00	0
0517-0082	2017-07-24 04:30:00	8
0517-0082	2017-07-24 04:45:00	0
0517-0082	2017-07-24 05:00:00	0
0517-0082	2017-07-24 05:15:00	0
0517-0082	2017-07-24 05:30:00	0
0517-0082	2017-07-24 05:45:00	0
0517-0082	2017-07-24 06:00:00	0
0517-0082	2017-07-24 06:15:00	0
0517-0082	2017-07-24 06:30:00	69
0517-0082	2017-07-24 06:45:00	201
0517-0082	2017-07-24 07:00:00	252
0517-0082	2017-07-24 07:15:00	281
0517-0082	2017-07-24 07:30:00	912
0517-0082	2017-07-24 07:45:00	693
0517-0082	2017-07-24 08:00:00	27
0517-0082	2017-07-24 08:15:00	0
0517-0082	2017-07-24 08:30:00	547
0517-0082	2017-07-24 08:45:00	585
0517-0082	2017-07-24 09:00:00	42
0517-0082	2017-07-24 09:15:00	61
0517-0082	2017-07-24 09:30:00	191
0517-0082	2017-07-24 09:45:00	405
0517-0082	2017-07-24 10:00:00	20
0517-0082	2017-07-24 10:15:00	188
0517-0082	2017-07-24 10:30:00	278
0517-0082	2017-07-24 10:45:00	309
0517-0082	2017-07-24 11:00:00	45
0517-0082	2017-07-24 11:15:00	439
0517-0082	2017-07-24 11:30:00	830
0517-0082	2017-07-24 11:45:00	253
0517-0082	2017-07-24 12:00:00	0
0517-0082	2017-07-24 12:15:00	0
0517-0082	2017-07-24 12:30:00	0
0517-0082	2017-07-24 12:45:00	0
0517-0082	2017-07-24 13:00:00	0
0517-0082	2017-07-24 13:15:00	0
0517-0082	2017-07-24 13:30:00	0
0517-0082	2017-07-24 13:45:00	0
0517-0082	2017-07-24 14:00:00	0
0517-0082	2017-07-24 14:15:00	0
0517-0082	2017-07-24 14:30:00	0
0517-0082	2017-07-24 14:45:00	0
0517-0082	2017-07-24 15:00:00	0
0517-0082	2017-07-24 15:15:00	0
0517-0082	2017-07-24 15:30:00	0
0517-0082	2017-07-24 15:45:00	0
0517-0082	2017-07-24 16:00:00	0
0517-0082	2017-07-24 16:15:00	0
0517-0082	2017-07-24 16:30:00	0
0517-0082	2017-07-24 16:45:00	0
0517-0082	2017-07-24 17:00:00	0
0517-0082	2017-07-24 17:15:00	0
0517-0082	2017-07-24 17:30:00	0
0517-0082	2017-07-24 17:45:00	0
0517-0082	2017-07-24 18:00:00	0
0517-0082	2017-07-24 18:15:00	0
0517-0082	2017-07-24 18:30:00	0
0517-0082	2017-07-24 18:45:00	0
0517-0082	2017-07-24 19:00:00	0
0517-0082	2017-07-24 19:15:00	0
0517-0082	2017-07-24 19:30:00	0
0517-0082	2017-07-24 19:45:00	0
0517-0082	2017-07-24 20:00:00	0
0517-0082	2017-07-24 20:15:00	0
0517-0082	2017-07-24 20:30:00	0
0517-0082	2017-07-24 20:45:00	0
0517-0082	2017-07-24 21:00:00	0
0517-0082	2017-07-24 21:15:00	0
0517-0082	2017-07-24 21:30:00	0
0517-0082	2017-07-24 21:45:00	0
0517-0082	2017-07-24 22:00:00	0
0517-0082	2017-07-24 22:15:00	0
0517-0082	2017-07-24 22:30:00	0
0517-0082	2017-07-24 22:45:00	0
0517-0082	2017-07-24 23:00:00	0
0517-0082	2017-07-24 23:15:00	0
0517-0082	2017-07-24 23:30:00	0
0517-0082	2017-07-24 23:45:00	0
