## Supplementary Data 2 for "Digital phenotyping by consumer wearables identifies sleep-associated markers of cardiovascular disease risk and biological aging": ActivityTable_0518-0004-NHC.tsv

0518-0004	2018-05-14 00:00:00	0
0518-0004	2018-05-14 00:15:00	0
0518-0004	2018-05-14 00:30:00	0
0518-0004	2018-05-14 00:45:00	0
0518-0004	2018-05-14 01:00:00	0
0518-0004	2018-05-14 01:15:00	0
0518-0004	2018-05-14 01:30:00	0
0518-0004	2018-05-14 01:45:00	0
0518-0004	2018-05-14 02:00:00	0
0518-0004	2018-05-14 02:15:00	0
0518-0004	2018-05-14 02:30:00	0
0518-0004	2018-05-14 02:45:00	0
0518-0004	2018-05-14 03:00:00	0
0518-0004	2018-05-14 03:15:00	0
0518-0004	2018-05-14 03:30:00	0
0518-0004	2018-05-14 03:45:00	0
0518-0004	2018-05-14 04:00:00	0
0518-0004	2018-05-14 04:15:00	0
0518-0004	2018-05-14 04:30:00	0
0518-0004	2018-05-14 04:45:00	0
0518-0004	2018-05-14 05:00:00	0
0518-0004	2018-05-14 05:15:00	0
0518-0004	2018-05-14 05:30:00	0
0518-0004	2018-05-14 05:45:00	0
0518-0004	2018-05-14 06:00:00	0
0518-0004	2018-05-14 06:15:00	0
0518-0004	2018-05-14 06:30:00	0
0518-0004	2018-05-14 06:45:00	0
0518-0004	2018-05-14 07:00:00	0
0518-0004	2018-05-14 07:15:00	0
0518-0004	2018-05-14 07:30:00	0
0518-0004	2018-05-14 07:45:00	0
0518-0004	2018-05-14 08:00:00	0
0518-0004	2018-05-14 08:15:00	7
0518-0004	2018-05-14 08:30:00	0
0518-0004	2018-05-14 08:45:00	0
0518-0004	2018-05-14 09:00:00	0
0518-0004	2018-05-14 09:15:00	0
0518-0004	2018-05-14 09:30:00	0
0518-0004	2018-05-14 09:45:00	9
0518-0004	2018-05-14 10:00:00	276
0518-0004	2018-05-14 10:15:00	0
0518-0004	2018-05-14 10:30:00	269
0518-0004	2018-05-14 10:45:00	8
0518-0004	2018-05-14 11:00:00	0
0518-0004	2018-05-14 11:15:00	0
0518-0004	2018-05-14 11:30:00	0
0518-0004	2018-05-14 11:45:00	0
0518-0004	2018-05-14 12:00:00	0
0518-0004	2018-05-14 12:15:00	0
0518-0004	2018-05-14 12:30:00	0
0518-0004	2018-05-14 12:45:00	0
0518-0004	2018-05-14 13:00:00	0
0518-0004	2018-05-14 13:15:00	0
0518-0004	2018-05-14 13:30:00	0
0518-0004	2018-05-14 13:45:00	0
0518-0004	2018-05-14 14:00:00	0
0518-0004	2018-05-14 14:15:00	0
0518-0004	2018-05-14 14:30:00	0
0518-0004	2018-05-14 14:45:00	0
0518-0004	2018-05-14 15:00:00	0
0518-0004	2018-05-14 15:15:00	0
0518-0004	2018-05-14 15:30:00	0
0518-0004	2018-05-14 15:45:00	0
0518-0004	2018-05-14 16:00:00	0
0518-0004	2018-05-14 16:15:00	0
0518-0004	2018-05-14 16:30:00	0
0518-0004	2018-05-14 16:45:00	0
0518-0004	2018-05-14 17:00:00	0
0518-0004	2018-05-14 17:15:00	0
0518-0004	2018-05-14 17:30:00	0
0518-0004	2018-05-14 17:45:00	0
0518-0004	2018-05-14 18:00:00	0
0518-0004	2018-05-14 18:15:00	0
0518-0004	2018-05-14 18:30:00	0
0518-0004	2018-05-14 18:45:00	0
0518-0004	2018-05-14 19:00:00	0
0518-0004	2018-05-14 19:15:00	0
0518-0004	2018-05-14 19:30:00	0
0518-0004	2018-05-14 19:45:00	0
0518-0004	2018-05-14 20:00:00	0
0518-0004	2018-05-14 20:15:00	0
0518-0004	2018-05-14 20:30:00	0
0518-0004	2018-05-14 20:45:00	0
0518-0004	2018-05-14 21:00:00	0
0518-0004	2018-05-14 21:15:00	0
0518-0004	2018-05-14 21:30:00	0
0518-0004	2018-05-14 21:45:00	0
0518-0004	2018-05-14 22:00:00	0
0518-0004	2018-05-14 22:15:00	0
0518-0004	2018-05-14 22:30:00	0
0518-0004	2018-05-14 22:45:00	0
0518-0004	2018-05-14 23:00:00	0
0518-0004	2018-05-14 23:15:00	0
0518-0004	2018-05-14 23:30:00	0
0518-0004	2018-05-14 23:45:00	0
0518-0004	2018-05-15 00:00:00	0
0518-0004	2018-05-15 00:15:00	0
0518-0004	2018-05-15 00:30:00	0
0518-0004	2018-05-15 00:45:00	0
0518-0004	2018-05-15 01:00:00	0
0518-0004	2018-05-15 01:15:00	0
0518-0004	2018-05-15 01:30:00	0
0518-0004	2018-05-15 01:45:00	0
0518-0004	2018-05-15 02:00:00	0
0518-0004	2018-05-15 02:15:00	0
0518-0004	2018-05-15 02:30:00	0
0518-0004	2018-05-15 02:45:00	0
0518-0004	2018-05-15 03:00:00	0
0518-0004	2018-05-15 03:15:00	0
0518-0004	2018-05-15 03:30:00	0
0518-0004	2018-05-15 03:45:00	0
0518-0004	2018-05-15 04:00:00	0
0518-0004	2018-05-15 04:15:00	0
0518-0004	2018-05-15 04:30:00	0
0518-0004	2018-05-15 04:45:00	0
0518-0004	2018-05-15 05:00:00	0
0518-0004	2018-05-15 05:15:00	0
0518-0004	2018-05-15 05:30:00	0
0518-0004	2018-05-15 05:45:00	85
0518-0004	2018-05-15 06:00:00	0
0518-0004	2018-05-15 06:15:00	0
0518-0004	2018-05-15 06:30:00	23
0518-0004	2018-05-15 06:45:00	74
0518-0004	2018-05-15 07:00:00	120
0518-0004	2018-05-15 07:15:00	174
0518-0004	2018-05-15 07:30:00	0
0518-0004	2018-05-15 07:45:00	0
0518-0004	2018-05-15 08:00:00	22
0518-0004	2018-05-15 08:15:00	72
0518-0004	2018-05-15 08:30:00	0
0518-0004	2018-05-15 08:45:00	0
0518-0004	2018-05-15 09:00:00	0
0518-0004	2018-05-15 09:15:00	10
0518-0004	2018-05-15 09:30:00	68
0518-0004	2018-05-15 09:45:00	0
0518-0004	2018-05-15 10:00:00	124
0518-0004	2018-05-15 10:15:00	317
0518-0004	2018-05-15 10:30:00	321
0518-0004	2018-05-15 10:45:00	250
0518-0004	2018-05-15 11:00:00	328
0518-0004	2018-05-15 11:15:00	268
0518-0004	2018-05-15 11:30:00	0
0518-0004	2018-05-15 11:45:00	0
0518-0004	2018-05-15 12:00:00	9
0518-0004	2018-05-15 12:15:00	0
0518-0004	2018-05-15 12:30:00	0
0518-0004	2018-05-15 12:45:00	112
0518-0004	2018-05-15 13:00:00	154
0518-0004	2018-05-15 13:15:00	78
0518-0004	2018-05-15 13:30:00	103
0518-0004	2018-05-15 13:45:00	91
0518-0004	2018-05-15 14:00:00	316
0518-0004	2018-05-15 14:15:00	0
0518-0004	2018-05-15 14:30:00	0
0518-0004	2018-05-15 14:45:00	140
0518-0004	2018-05-15 15:00:00	43
0518-0004	2018-05-15 15:15:00	25
0518-0004	2018-05-15 15:30:00	0
0518-0004	2018-05-15 15:45:00	0
0518-0004	2018-05-15 16:00:00	0
0518-0004	2018-05-15 16:15:00	0
0518-0004	2018-05-15 16:30:00	35
0518-0004	2018-05-15 16:45:00	50
0518-0004	2018-05-15 17:00:00	23
0518-0004	2018-05-15 17:15:00	180
0518-0004	2018-05-15 17:30:00	25
0518-0004	2018-05-15 17:45:00	92
0518-0004	2018-05-15 18:00:00	34
0518-0004	2018-05-15 18:15:00	806
0518-0004	2018-05-15 18:30:00	2611
0518-0004	2018-05-15 18:45:00	2539
0518-0004	2018-05-15 19:00:00	1825
0518-0004	2018-05-15 19:15:00	477
0518-0004	2018-05-15 19:30:00	0
0518-0004	2018-05-15 19:45:00	0
0518-0004	2018-05-15 20:00:00	0
0518-0004	2018-05-15 20:15:00	0
0518-0004	2018-05-15 20:30:00	0
0518-0004	2018-05-15 20:45:00	0
0518-0004	2018-05-15 21:00:00	0
0518-0004	2018-05-15 21:15:00	0
0518-0004	2018-05-15 21:30:00	0
0518-0004	2018-05-15 21:45:00	19
0518-0004	2018-05-15 22:00:00	8
0518-0004	2018-05-15 22:15:00	114
0518-0004	2018-05-15 22:30:00	8
0518-0004	2018-05-15 22:45:00	0
0518-0004	2018-05-15 23:00:00	0
0518-0004	2018-05-15 23:15:00	0
0518-0004	2018-05-15 23:30:00	0
0518-0004	2018-05-15 23:45:00	0
0518-0004	2018-05-16 00:00:00	0
0518-0004	2018-05-16 00:15:00	0
0518-0004	2018-05-16 00:30:00	0
0518-0004	2018-05-16 00:45:00	0
0518-0004	2018-05-16 01:00:00	0
0518-0004	2018-05-16 01:15:00	0
0518-0004	2018-05-16 01:30:00	0
0518-0004	2018-05-16 01:45:00	0
0518-0004	2018-05-16 02:00:00	0
0518-0004	2018-05-16 02:15:00	0
0518-0004	2018-05-16 02:30:00	0
0518-0004	2018-05-16 02:45:00	0
0518-0004	2018-05-16 03:00:00	0
0518-0004	2018-05-16 03:15:00	0
0518-0004	2018-05-16 03:30:00	0
0518-0004	2018-05-16 03:45:00	0
0518-0004	2018-05-16 04:00:00	0
0518-0004	2018-05-16 04:15:00	0
0518-0004	2018-05-16 04:30:00	0
0518-0004	2018-05-16 04:45:00	0
0518-0004	2018-05-16 05:00:00	0
0518-0004	2018-05-16 05:15:00	0
0518-0004	2018-05-16 05:30:00	0
0518-0004	2018-05-16 05:45:00	48
0518-0004	2018-05-16 06:00:00	92
0518-0004	2018-05-16 06:15:00	0
0518-0004	2018-05-16 06:30:00	89
0518-0004	2018-05-16 06:45:00	132
0518-0004	2018-05-16 07:00:00	124
0518-0004	2018-05-16 07:15:00	0
0518-0004	2018-05-16 07:30:00	10
0518-0004	2018-05-16 07:45:00	183
0518-0004	2018-05-16 08:00:00	813
0518-0004	2018-05-16 08:15:00	1933
0518-0004	2018-05-16 08:30:00	1924
0518-0004	2018-05-16 08:45:00	1822
0518-0004	2018-05-16 09:00:00	1919
0518-0004	2018-05-16 09:15:00	1723
0518-0004	2018-05-16 09:30:00	525
0518-0004	2018-05-16 09:45:00	947
0518-0004	2018-05-16 10:00:00	609
0518-0004	2018-05-16 10:15:00	3
0518-0004	2018-05-16 10:30:00	54
0518-0004	2018-05-16 10:45:00	249
0518-0004	2018-05-16 11:00:00	382
0518-0004	2018-05-16 11:15:00	486
0518-0004	2018-05-16 11:30:00	348
0518-0004	2018-05-16 11:45:00	0
0518-0004	2018-05-16 12:00:00	0
0518-0004	2018-05-16 12:15:00	0
0518-0004	2018-05-16 12:30:00	40
0518-0004	2018-05-16 12:45:00	0
0518-0004	2018-05-16 13:00:00	0
0518-0004	2018-05-16 13:15:00	55
0518-0004	2018-05-16 13:30:00	386
0518-0004	2018-05-16 13:45:00	75
0518-0004	2018-05-16 14:00:00	179
0518-0004	2018-05-16 14:15:00	51
0518-0004	2018-05-16 14:30:00	0
0518-0004	2018-05-16 14:45:00	277
0518-0004	2018-05-16 15:00:00	249
0518-0004	2018-05-16 15:15:00	6
0518-0004	2018-05-16 15:30:00	0
0518-0004	2018-05-16 15:45:00	8
0518-0004	2018-05-16 16:00:00	0
0518-0004	2018-05-16 16:15:00	20
0518-0004	2018-05-16 16:30:00	0
0518-0004	2018-05-16 16:45:00	0
0518-0004	2018-05-16 17:00:00	43
0518-0004	2018-05-16 17:15:00	0
0518-0004	2018-05-16 17:30:00	0
0518-0004	2018-05-16 17:45:00	231
0518-0004	2018-05-16 18:00:00	572
0518-0004	2018-05-16 18:15:00	0
0518-0004	2018-05-16 18:30:00	0
0518-0004	2018-05-16 18:45:00	458
0518-0004	2018-05-16 19:00:00	807
0518-0004	2018-05-16 19:15:00	15
0518-0004	2018-05-16 19:30:00	38
0518-0004	2018-05-16 19:45:00	6
0518-0004	2018-05-16 20:00:00	16
0518-0004	2018-05-16 20:15:00	18
0518-0004	2018-05-16 20:30:00	168
0518-0004	2018-05-16 20:45:00	0
0518-0004	2018-05-16 21:00:00	32
0518-0004	2018-05-16 21:15:00	0
0518-0004	2018-05-16 21:30:00	0
0518-0004	2018-05-16 21:45:00	0
0518-0004	2018-05-16 22:00:00	267
0518-0004	2018-05-16 22:15:00	269
0518-0004	2018-05-16 22:30:00	4
0518-0004	2018-05-16 22:45:00	207
0518-0004	2018-05-16 23:00:00	62
0518-0004	2018-05-16 23:15:00	0
0518-0004	2018-05-16 23:30:00	45
0518-0004	2018-05-16 23:45:00	25
0518-0004	2018-05-17 00:00:00	65
0518-0004	2018-05-17 00:15:00	25
0518-0004	2018-05-17 00:30:00	0
0518-0004	2018-05-17 00:45:00	0
0518-0004	2018-05-17 01:00:00	0
0518-0004	2018-05-17 01:15:00	0
0518-0004	2018-05-17 01:30:00	0
0518-0004	2018-05-17 01:45:00	0
0518-0004	2018-05-17 02:00:00	0
0518-0004	2018-05-17 02:15:00	0
0518-0004	2018-05-17 02:30:00	0
0518-0004	2018-05-17 02:45:00	0
0518-0004	2018-05-17 03:00:00	0
0518-0004	2018-05-17 03:15:00	43
0518-0004	2018-05-17 03:30:00	0
0518-0004	2018-05-17 03:45:00	0
0518-0004	2018-05-17 04:00:00	0
0518-0004	2018-05-17 04:15:00	0
0518-0004	2018-05-17 04:30:00	0
0518-0004	2018-05-17 04:45:00	0
0518-0004	2018-05-17 05:00:00	0
0518-0004	2018-05-17 05:15:00	0
0518-0004	2018-05-17 05:30:00	0
0518-0004	2018-05-17 05:45:00	80
0518-0004	2018-05-17 06:00:00	77
0518-0004	2018-05-17 06:15:00	0
0518-0004	2018-05-17 06:30:00	23
0518-0004	2018-05-17 06:45:00	60
0518-0004	2018-05-17 07:00:00	106
0518-0004	2018-05-17 07:15:00	0
0518-0004	2018-05-17 07:30:00	0
0518-0004	2018-05-17 07:45:00	0
0518-0004	2018-05-17 08:00:00	0
0518-0004	2018-05-17 08:15:00	415
0518-0004	2018-05-17 08:30:00	1929
0518-0004	2018-05-17 08:45:00	1814
0518-0004	2018-05-17 09:00:00	1906
0518-0004	2018-05-17 09:15:00	1838
0518-0004	2018-05-17 09:30:00	1913
0518-0004	2018-05-17 09:45:00	1853
0518-0004	2018-05-17 10:00:00	949
0518-0004	2018-05-17 10:15:00	898
0518-0004	2018-05-17 10:30:00	599
0518-0004	2018-05-17 10:45:00	106
0518-0004	2018-05-17 11:00:00	0
0518-0004	2018-05-17 11:15:00	111
0518-0004	2018-05-17 11:30:00	107
0518-0004	2018-05-17 11:45:00	377
0518-0004	2018-05-17 12:00:00	466
0518-0004	2018-05-17 12:15:00	294
0518-0004	2018-05-17 12:30:00	0
0518-0004	2018-05-17 12:45:00	36
0518-0004	2018-05-17 13:00:00	18
0518-0004	2018-05-17 13:15:00	45
0518-0004	2018-05-17 13:30:00	0
0518-0004	2018-05-17 13:45:00	0
0518-0004	2018-05-17 14:00:00	0
0518-0004	2018-05-17 14:15:00	268
0518-0004	2018-05-17 14:30:00	189
0518-0004	2018-05-17 14:45:00	197
0518-0004	2018-05-17 15:00:00	131
0518-0004	2018-05-17 15:15:00	326
0518-0004	2018-05-17 15:30:00	129
0518-0004	2018-05-17 15:45:00	0
0518-0004	2018-05-17 16:00:00	38
0518-0004	2018-05-17 16:15:00	0
0518-0004	2018-05-17 16:30:00	0
0518-0004	2018-05-17 16:45:00	0
0518-0004	2018-05-17 17:00:00	19
0518-0004	2018-05-17 17:15:00	20
0518-0004	2018-05-17 17:30:00	29
0518-0004	2018-05-17 17:45:00	0
0518-0004	2018-05-17 18:00:00	416
0518-0004	2018-05-17 18:15:00	276
0518-0004	2018-05-17 18:30:00	22
0518-0004	2018-05-17 18:45:00	404
0518-0004	2018-05-17 19:00:00	9
0518-0004	2018-05-17 19:15:00	0
0518-0004	2018-05-17 19:30:00	0
0518-0004	2018-05-17 19:45:00	546
0518-0004	2018-05-17 20:00:00	4
0518-0004	2018-05-17 20:15:00	75
0518-0004	2018-05-17 20:30:00	0
0518-0004	2018-05-17 20:45:00	16
0518-0004	2018-05-17 21:00:00	210
0518-0004	2018-05-17 21:15:00	313
0518-0004	2018-05-17 21:30:00	0
0518-0004	2018-05-17 21:45:00	0
0518-0004	2018-05-17 22:00:00	0
0518-0004	2018-05-17 22:15:00	0
0518-0004	2018-05-17 22:30:00	33
0518-0004	2018-05-17 22:45:00	0
0518-0004	2018-05-17 23:00:00	0
0518-0004	2018-05-17 23:15:00	0
0518-0004	2018-05-17 23:30:00	0
0518-0004	2018-05-17 23:45:00	0
0518-0004	2018-05-18 00:00:00	5
0518-0004	2018-05-18 00:15:00	0
0518-0004	2018-05-18 00:30:00	0
0518-0004	2018-05-18 00:45:00	0
0518-0004	2018-05-18 01:00:00	0
0518-0004	2018-05-18 01:15:00	0
0518-0004	2018-05-18 01:30:00	0
0518-0004	2018-05-18 01:45:00	0
0518-0004	2018-05-18 02:00:00	0
0518-0004	2018-05-18 02:15:00	0
0518-0004	2018-05-18 02:30:00	0
0518-0004	2018-05-18 02:45:00	0
0518-0004	2018-05-18 03:00:00	34
0518-0004	2018-05-18 03:15:00	0
0518-0004	2018-05-18 03:30:00	0
0518-0004	2018-05-18 03:45:00	0
0518-0004	2018-05-18 04:00:00	0
0518-0004	2018-05-18 04:15:00	0
0518-0004	2018-05-18 04:30:00	0
0518-0004	2018-05-18 04:45:00	0
0518-0004	2018-05-18 05:00:00	0
0518-0004	2018-05-18 05:15:00	0
0518-0004	2018-05-18 05:30:00	0
0518-0004	2018-05-18 05:45:00	63
0518-0004	2018-05-18 06:00:00	101
0518-0004	2018-05-18 06:15:00	188
0518-0004	2018-05-18 06:30:00	416
0518-0004	2018-05-18 06:45:00	149
0518-0004	2018-05-18 07:00:00	0
0518-0004	2018-05-18 07:15:00	0
0518-0004	2018-05-18 07:30:00	0
0518-0004	2018-05-18 07:45:00	480
0518-0004	2018-05-18 08:00:00	316
0518-0004	2018-05-18 08:15:00	0
0518-0004	2018-05-18 08:30:00	0
0518-0004	2018-05-18 08:45:00	4
0518-0004	2018-05-18 09:00:00	0
0518-0004	2018-05-18 09:15:00	0
0518-0004	2018-05-18 09:30:00	0
0518-0004	2018-05-18 09:45:00	0
0518-0004	2018-05-18 10:00:00	8
0518-0004	2018-05-18 10:15:00	92
0518-0004	2018-05-18 10:30:00	295
0518-0004	2018-05-18 10:45:00	242
0518-0004	2018-05-18 11:00:00	12
0518-0004	2018-05-18 11:15:00	6
0518-0004	2018-05-18 11:30:00	371
0518-0004	2018-05-18 11:45:00	118
0518-0004	2018-05-18 12:00:00	0
0518-0004	2018-05-18 12:15:00	0
0518-0004	2018-05-18 12:30:00	1611
0518-0004	2018-05-18 12:45:00	499
0518-0004	2018-05-18 13:00:00	314
0518-0004	2018-05-18 13:15:00	0
0518-0004	2018-05-18 13:30:00	0
0518-0004	2018-05-18 13:45:00	120
0518-0004	2018-05-18 14:00:00	0
0518-0004	2018-05-18 14:15:00	47
0518-0004	2018-05-18 14:30:00	519
0518-0004	2018-05-18 14:45:00	542
0518-0004	2018-05-18 15:00:00	26
0518-0004	2018-05-18 15:15:00	9
0518-0004	2018-05-18 15:30:00	0
0518-0004	2018-05-18 15:45:00	0
0518-0004	2018-05-18 16:00:00	26
0518-0004	2018-05-18 16:15:00	84
0518-0004	2018-05-18 16:30:00	148
0518-0004	2018-05-18 16:45:00	64
0518-0004	2018-05-18 17:00:00	154
0518-0004	2018-05-18 17:15:00	999
0518-0004	2018-05-18 17:30:00	670
0518-0004	2018-05-18 17:45:00	1224
0518-0004	2018-05-18 18:00:00	691
0518-0004	2018-05-18 18:15:00	345
0518-0004	2018-05-18 18:30:00	105
0518-0004	2018-05-18 18:45:00	119
0518-0004	2018-05-18 19:00:00	91
0518-0004	2018-05-18 19:15:00	200
0518-0004	2018-05-18 19:30:00	1116
0518-0004	2018-05-18 19:45:00	53
0518-0004	2018-05-18 20:00:00	92
0518-0004	2018-05-18 20:15:00	9
0518-0004	2018-05-18 20:30:00	0
0518-0004	2018-05-18 20:45:00	0
0518-0004	2018-05-18 21:00:00	949
0518-0004	2018-05-18 21:15:00	0
0518-0004	2018-05-18 21:30:00	457
0518-0004	2018-05-18 21:45:00	0
0518-0004	2018-05-18 22:00:00	49
0518-0004	2018-05-18 22:15:00	430
0518-0004	2018-05-18 22:30:00	14
0518-0004	2018-05-18 22:45:00	184
0518-0004	2018-05-18 23:00:00	16
0518-0004	2018-05-18 23:15:00	0
0518-0004	2018-05-18 23:30:00	0
0518-0004	2018-05-18 23:45:00	0
0518-0004	2018-05-19 00:00:00	88
0518-0004	2018-05-19 00:15:00	0
0518-0004	2018-05-19 00:30:00	0
0518-0004	2018-05-19 00:45:00	0
0518-0004	2018-05-19 01:00:00	0
0518-0004	2018-05-19 01:15:00	0
0518-0004	2018-05-19 01:30:00	0
0518-0004	2018-05-19 01:45:00	0
0518-0004	2018-05-19 02:00:00	0
0518-0004	2018-05-19 02:15:00	0
0518-0004	2018-05-19 02:30:00	0
0518-0004	2018-05-19 02:45:00	29
0518-0004	2018-05-19 03:00:00	0
0518-0004	2018-05-19 03:15:00	0
0518-0004	2018-05-19 03:30:00	0
0518-0004	2018-05-19 03:45:00	0
0518-0004	2018-05-19 04:00:00	0
0518-0004	2018-05-19 04:15:00	0
0518-0004	2018-05-19 04:30:00	0
0518-0004	2018-05-19 04:45:00	9
0518-0004	2018-05-19 05:00:00	0
0518-0004	2018-05-19 05:15:00	0
0518-0004	2018-05-19 05:30:00	0
0518-0004	2018-05-19 05:45:00	0
0518-0004	2018-05-19 06:00:00	7
0518-0004	2018-05-19 06:15:00	0
0518-0004	2018-05-19 06:30:00	0
0518-0004	2018-05-19 06:45:00	0
0518-0004	2018-05-19 07:00:00	0
0518-0004	2018-05-19 07:15:00	0
0518-0004	2018-05-19 07:30:00	0
0518-0004	2018-05-19 07:45:00	8
0518-0004	2018-05-19 08:00:00	0
0518-0004	2018-05-19 08:15:00	0
0518-0004	2018-05-19 08:30:00	0
0518-0004	2018-05-19 08:45:00	0
0518-0004	2018-05-19 09:00:00	10
0518-0004	2018-05-19 09:15:00	0
0518-0004	2018-05-19 09:30:00	0
0518-0004	2018-05-19 09:45:00	0
0518-0004	2018-05-19 10:00:00	114
0518-0004	2018-05-19 10:15:00	229
0518-0004	2018-05-19 10:30:00	196
0518-0004	2018-05-19 10:45:00	175
0518-0004	2018-05-19 11:00:00	424
0518-0004	2018-05-19 11:15:00	193
0518-0004	2018-05-19 11:30:00	38
0518-0004	2018-05-19 11:45:00	16
0518-0004	2018-05-19 12:00:00	469
0518-0004	2018-05-19 12:15:00	137
0518-0004	2018-05-19 12:30:00	357
0518-0004	2018-05-19 12:45:00	234
0518-0004	2018-05-19 13:00:00	225
0518-0004	2018-05-19 13:15:00	352
0518-0004	2018-05-19 13:30:00	418
0518-0004	2018-05-19 13:45:00	386
0518-0004	2018-05-19 14:00:00	624
0518-0004	2018-05-19 14:15:00	388
0518-0004	2018-05-19 14:30:00	406
0518-0004	2018-05-19 14:45:00	353
0518-0004	2018-05-19 15:00:00	103
0518-0004	2018-05-19 15:15:00	0
0518-0004	2018-05-19 15:30:00	222
0518-0004	2018-05-19 15:45:00	26
0518-0004	2018-05-19 16:00:00	0
0518-0004	2018-05-19 16:15:00	142
0518-0004	2018-05-19 16:30:00	107
0518-0004	2018-05-19 16:45:00	0
0518-0004	2018-05-19 17:00:00	51
0518-0004	2018-05-19 17:15:00	461
0518-0004	2018-05-19 17:30:00	498
0518-0004	2018-05-19 17:45:00	351
0518-0004	2018-05-19 18:00:00	759
0518-0004	2018-05-19 18:15:00	251
0518-0004	2018-05-19 18:30:00	13
0518-0004	2018-05-19 18:45:00	0
0518-0004	2018-05-19 19:00:00	63
0518-0004	2018-05-19 19:15:00	1059
0518-0004	2018-05-19 19:30:00	260
0518-0004	2018-05-19 19:45:00	50
0518-0004	2018-05-19 20:00:00	169
0518-0004	2018-05-19 20:15:00	177
0518-0004	2018-05-19 20:30:00	152
0518-0004	2018-05-19 20:45:00	70
0518-0004	2018-05-19 21:00:00	1363
0518-0004	2018-05-19 21:15:00	765
0518-0004	2018-05-19 21:30:00	246
0518-0004	2018-05-19 21:45:00	413
0518-0004	2018-05-19 22:00:00	1931
0518-0004	2018-05-19 22:15:00	2622
0518-0004	2018-05-19 22:30:00	2630
0518-0004	2018-05-19 22:45:00	2623
0518-0004	2018-05-19 23:00:00	2609
0518-0004	2018-05-19 23:15:00	1269
0518-0004	2018-05-19 23:30:00	1048
0518-0004	2018-05-19 23:45:00	589
0518-0004	2018-05-20 00:00:00	67
0518-0004	2018-05-20 00:15:00	19
0518-0004	2018-05-20 00:30:00	59
0518-0004	2018-05-20 00:45:00	235
0518-0004	2018-05-20 01:00:00	1443
0518-0004	2018-05-20 01:15:00	376
0518-0004	2018-05-20 01:30:00	7
0518-0004	2018-05-20 01:45:00	112
0518-0004	2018-05-20 02:00:00	0
0518-0004	2018-05-20 02:15:00	0
0518-0004	2018-05-20 02:30:00	0
0518-0004	2018-05-20 02:45:00	0
0518-0004	2018-05-20 03:00:00	0
0518-0004	2018-05-20 03:15:00	0
0518-0004	2018-05-20 03:30:00	0
0518-0004	2018-05-20 03:45:00	0
0518-0004	2018-05-20 04:00:00	0
0518-0004	2018-05-20 04:15:00	0
0518-0004	2018-05-20 04:30:00	0
0518-0004	2018-05-20 04:45:00	0
0518-0004	2018-05-20 05:00:00	0
0518-0004	2018-05-20 05:15:00	0
0518-0004	2018-05-20 05:30:00	0
0518-0004	2018-05-20 05:45:00	0
0518-0004	2018-05-20 06:00:00	0
0518-0004	2018-05-20 06:15:00	0
0518-0004	2018-05-20 06:30:00	0
0518-0004	2018-05-20 06:45:00	0
0518-0004	2018-05-20 07:00:00	0
0518-0004	2018-05-20 07:15:00	0
0518-0004	2018-05-20 07:30:00	0
0518-0004	2018-05-20 07:45:00	0
0518-0004	2018-05-20 08:00:00	0
0518-0004	2018-05-20 08:15:00	0
0518-0004	2018-05-20 08:30:00	0
0518-0004	2018-05-20 08:45:00	0
0518-0004	2018-05-20 09:00:00	0
0518-0004	2018-05-20 09:15:00	0
0518-0004	2018-05-20 09:30:00	0
0518-0004	2018-05-20 09:45:00	0
0518-0004	2018-05-20 10:00:00	0
0518-0004	2018-05-20 10:15:00	0
0518-0004	2018-05-20 10:30:00	0
0518-0004	2018-05-20 10:45:00	0
0518-0004	2018-05-20 11:00:00	0
0518-0004	2018-05-20 11:15:00	0
0518-0004	2018-05-20 11:30:00	0
0518-0004	2018-05-20 11:45:00	0
0518-0004	2018-05-20 12:00:00	0
0518-0004	2018-05-20 12:15:00	0
0518-0004	2018-05-20 12:30:00	0
0518-0004	2018-05-20 12:45:00	0
0518-0004	2018-05-20 13:00:00	0
0518-0004	2018-05-20 13:15:00	0
0518-0004	2018-05-20 13:30:00	0
0518-0004	2018-05-20 13:45:00	0
0518-0004	2018-05-20 14:00:00	0
0518-0004	2018-05-20 14:15:00	0
0518-0004	2018-05-20 14:30:00	0
0518-0004	2018-05-20 14:45:00	0
0518-0004	2018-05-20 15:00:00	0
0518-0004	2018-05-20 15:15:00	0
0518-0004	2018-05-20 15:30:00	0
0518-0004	2018-05-20 15:45:00	0
0518-0004	2018-05-20 16:00:00	0
0518-0004	2018-05-20 16:15:00	0
0518-0004	2018-05-20 16:30:00	0
0518-0004	2018-05-20 16:45:00	0
0518-0004	2018-05-20 17:00:00	0
0518-0004	2018-05-20 17:15:00	0
0518-0004	2018-05-20 17:30:00	0
0518-0004	2018-05-20 17:45:00	0
0518-0004	2018-05-20 18:00:00	0
0518-0004	2018-05-20 18:15:00	0
0518-0004	2018-05-20 18:30:00	0
0518-0004	2018-05-20 18:45:00	0
0518-0004	2018-05-20 19:00:00	0
0518-0004	2018-05-20 19:15:00	0
0518-0004	2018-05-20 19:30:00	0
0518-0004	2018-05-20 19:45:00	0
0518-0004	2018-05-20 20:00:00	0
0518-0004	2018-05-20 20:15:00	0
0518-0004	2018-05-20 20:30:00	0
0518-0004	2018-05-20 20:45:00	0
0518-0004	2018-05-20 21:00:00	0
0518-0004	2018-05-20 21:15:00	0
0518-0004	2018-05-20 21:30:00	0
0518-0004	2018-05-20 21:45:00	0
0518-0004	2018-05-20 22:00:00	0
0518-0004	2018-05-20 22:15:00	0
0518-0004	2018-05-20 22:30:00	0
0518-0004	2018-05-20 22:45:00	0
0518-0004	2018-05-20 23:00:00	0
0518-0004	2018-05-20 23:15:00	0
0518-0004	2018-05-20 23:30:00	0
0518-0004	2018-05-20 23:45:00	0
0518-0004	2018-05-21 00:00:00	0
0518-0004	2018-05-21 00:15:00	0
0518-0004	2018-05-21 00:30:00	0
0518-0004	2018-05-21 00:45:00	0
0518-0004	2018-05-21 01:00:00	0
0518-0004	2018-05-21 01:15:00	0
0518-0004	2018-05-21 01:30:00	0
0518-0004	2018-05-21 01:45:00	0
0518-0004	2018-05-21 02:00:00	0
0518-0004	2018-05-21 02:15:00	0
0518-0004	2018-05-21 02:30:00	0
0518-0004	2018-05-21 02:45:00	0
0518-0004	2018-05-21 03:00:00	0
0518-0004	2018-05-21 03:15:00	0
0518-0004	2018-05-21 03:30:00	0
0518-0004	2018-05-21 03:45:00	0
0518-0004	2018-05-21 04:00:00	0
0518-0004	2018-05-21 04:15:00	0
0518-0004	2018-05-21 04:30:00	0
0518-0004	2018-05-21 04:45:00	0
0518-0004	2018-05-21 05:00:00	0
0518-0004	2018-05-21 05:15:00	0
0518-0004	2018-05-21 05:30:00	0
0518-0004	2018-05-21 05:45:00	0
0518-0004	2018-05-21 06:00:00	0
0518-0004	2018-05-21 06:15:00	0
0518-0004	2018-05-21 06:30:00	0
0518-0004	2018-05-21 06:45:00	0
0518-0004	2018-05-21 07:00:00	0
0518-0004	2018-05-21 07:15:00	0
0518-0004	2018-05-21 07:30:00	0
0518-0004	2018-05-21 07:45:00	0
0518-0004	2018-05-21 08:00:00	0
0518-0004	2018-05-21 08:15:00	0
0518-0004	2018-05-21 08:30:00	0
0518-0004	2018-05-21 08:45:00	0
0518-0004	2018-05-21 09:00:00	0
0518-0004	2018-05-21 09:15:00	0
0518-0004	2018-05-21 09:30:00	0
0518-0004	2018-05-21 09:45:00	0
0518-0004	2018-05-21 10:00:00	0
0518-0004	2018-05-21 10:15:00	0
0518-0004	2018-05-21 10:30:00	0
0518-0004	2018-05-21 10:45:00	0
0518-0004	2018-05-21 11:00:00	0
0518-0004	2018-05-21 11:15:00	0
0518-0004	2018-05-21 11:30:00	0
0518-0004	2018-05-21 11:45:00	0
0518-0004	2018-05-21 12:00:00	0
0518-0004	2018-05-21 12:15:00	0
0518-0004	2018-05-21 12:30:00	0
0518-0004	2018-05-21 12:45:00	0
0518-0004	2018-05-21 13:00:00	0
0518-0004	2018-05-21 13:15:00	0
0518-0004	2018-05-21 13:30:00	0
0518-0004	2018-05-21 13:45:00	0
0518-0004	2018-05-21 14:00:00	0
0518-0004	2018-05-21 14:15:00	0
0518-0004	2018-05-21 14:30:00	0
0518-0004	2018-05-21 14:45:00	0
0518-0004	2018-05-21 15:00:00	0
0518-0004	2018-05-21 15:15:00	0
0518-0004	2018-05-21 15:30:00	0
0518-0004	2018-05-21 15:45:00	0
0518-0004	2018-05-21 16:00:00	0
0518-0004	2018-05-21 16:15:00	0
0518-0004	2018-05-21 16:30:00	0
0518-0004	2018-05-21 16:45:00	0
0518-0004	2018-05-21 17:00:00	0
0518-0004	2018-05-21 17:15:00	0
0518-0004	2018-05-21 17:30:00	0
0518-0004	2018-05-21 17:45:00	0
0518-0004	2018-05-21 18:00:00	0
0518-0004	2018-05-21 18:15:00	0
0518-0004	2018-05-21 18:30:00	0
0518-0004	2018-05-21 18:45:00	0
0518-0004	2018-05-21 19:00:00	0
0518-0004	2018-05-21 19:15:00	0
0518-0004	2018-05-21 19:30:00	0
0518-0004	2018-05-21 19:45:00	0
0518-0004	2018-05-21 20:00:00	0
0518-0004	2018-05-21 20:15:00	0
0518-0004	2018-05-21 20:30:00	0
0518-0004	2018-05-21 20:45:00	0
0518-0004	2018-05-21 21:00:00	0
0518-0004	2018-05-21 21:15:00	0
0518-0004	2018-05-21 21:30:00	0
0518-0004	2018-05-21 21:45:00	0
0518-0004	2018-05-21 22:00:00	0
0518-0004	2018-05-21 22:15:00	0
0518-0004	2018-05-21 22:30:00	0
0518-0004	2018-05-21 22:45:00	0
0518-0004	2018-05-21 23:00:00	0
0518-0004	2018-05-21 23:15:00	0
0518-0004	2018-05-21 23:30:00	0
0518-0004	2018-05-21 23:45:00	0
