## Supplementary Data 2 for "Digital phenotyping by consumer wearables identifies sleep-associated markers of cardiovascular disease risk and biological aging": ActivityTable_0518-0007-NHC.tsv

0518-0007	2018-05-24 00:00:00	0
0518-0007	2018-05-24 00:15:00	0
0518-0007	2018-05-24 00:30:00	0
0518-0007	2018-05-24 00:45:00	0
0518-0007	2018-05-24 01:00:00	0
0518-0007	2018-05-24 01:15:00	0
0518-0007	2018-05-24 01:30:00	0
0518-0007	2018-05-24 01:45:00	0
0518-0007	2018-05-24 02:00:00	0
0518-0007	2018-05-24 02:15:00	0
0518-0007	2018-05-24 02:30:00	0
0518-0007	2018-05-24 02:45:00	0
0518-0007	2018-05-24 03:00:00	0
0518-0007	2018-05-24 03:15:00	0
0518-0007	2018-05-24 03:30:00	0
0518-0007	2018-05-24 03:45:00	0
0518-0007	2018-05-24 04:00:00	0
0518-0007	2018-05-24 04:15:00	0
0518-0007	2018-05-24 04:30:00	0
0518-0007	2018-05-24 04:45:00	0
0518-0007	2018-05-24 05:00:00	0
0518-0007	2018-05-24 05:15:00	0
0518-0007	2018-05-24 05:30:00	0
0518-0007	2018-05-24 05:45:00	0
0518-0007	2018-05-24 06:00:00	0
0518-0007	2018-05-24 06:15:00	0
0518-0007	2018-05-24 06:30:00	0
0518-0007	2018-05-24 06:45:00	0
0518-0007	2018-05-24 07:00:00	0
0518-0007	2018-05-24 07:15:00	0
0518-0007	2018-05-24 07:30:00	0
0518-0007	2018-05-24 07:45:00	0
0518-0007	2018-05-24 08:00:00	6
0518-0007	2018-05-24 08:15:00	0
0518-0007	2018-05-24 08:30:00	0
0518-0007	2018-05-24 08:45:00	0
0518-0007	2018-05-24 09:00:00	9
0518-0007	2018-05-24 09:15:00	133
0518-0007	2018-05-24 09:30:00	0
0518-0007	2018-05-24 09:45:00	0
0518-0007	2018-05-24 10:00:00	563
0518-0007	2018-05-24 10:15:00	7
0518-0007	2018-05-24 10:30:00	0
0518-0007	2018-05-24 10:45:00	72
0518-0007	2018-05-24 11:00:00	329
0518-0007	2018-05-24 11:15:00	726
0518-0007	2018-05-24 11:30:00	811
0518-0007	2018-05-24 11:45:00	274
0518-0007	2018-05-24 12:00:00	475
0518-0007	2018-05-24 12:15:00	90
0518-0007	2018-05-24 12:30:00	93
0518-0007	2018-05-24 12:45:00	59
0518-0007	2018-05-24 13:00:00	21
0518-0007	2018-05-24 13:15:00	49
0518-0007	2018-05-24 13:30:00	19
0518-0007	2018-05-24 13:45:00	0
0518-0007	2018-05-24 14:00:00	6
0518-0007	2018-05-24 14:15:00	20
0518-0007	2018-05-24 14:30:00	0
0518-0007	2018-05-24 14:45:00	39
0518-0007	2018-05-24 15:00:00	0
0518-0007	2018-05-24 15:15:00	0
0518-0007	2018-05-24 15:30:00	38
0518-0007	2018-05-24 15:45:00	0
0518-0007	2018-05-24 16:00:00	0
0518-0007	2018-05-24 16:15:00	0
0518-0007	2018-05-24 16:30:00	66
0518-0007	2018-05-24 16:45:00	0
0518-0007	2018-05-24 17:00:00	0
0518-0007	2018-05-24 17:15:00	0
0518-0007	2018-05-24 17:30:00	32
0518-0007	2018-05-24 17:45:00	18
0518-0007	2018-05-24 18:00:00	0
0518-0007	2018-05-24 18:15:00	85
0518-0007	2018-05-24 18:30:00	87
0518-0007	2018-05-24 18:45:00	447
0518-0007	2018-05-24 19:00:00	0
0518-0007	2018-05-24 19:15:00	0
0518-0007	2018-05-24 19:30:00	1225
0518-0007	2018-05-24 19:45:00	31
0518-0007	2018-05-24 20:00:00	44
0518-0007	2018-05-24 20:15:00	188
0518-0007	2018-05-24 20:30:00	22
0518-0007	2018-05-24 20:45:00	73
0518-0007	2018-05-24 21:00:00	68
0518-0007	2018-05-24 21:15:00	0
0518-0007	2018-05-24 21:30:00	0
0518-0007	2018-05-24 21:45:00	8
0518-0007	2018-05-24 22:00:00	0
0518-0007	2018-05-24 22:15:00	29
0518-0007	2018-05-24 22:30:00	0
0518-0007	2018-05-24 22:45:00	0
0518-0007	2018-05-24 23:00:00	0
0518-0007	2018-05-24 23:15:00	7
0518-0007	2018-05-24 23:30:00	139
0518-0007	2018-05-24 23:45:00	0
0518-0007	2018-05-25 00:00:00	0
0518-0007	2018-05-25 00:15:00	0
0518-0007	2018-05-25 00:30:00	0
0518-0007	2018-05-25 00:45:00	0
0518-0007	2018-05-25 01:00:00	0
0518-0007	2018-05-25 01:15:00	0
0518-0007	2018-05-25 01:30:00	0
0518-0007	2018-05-25 01:45:00	0
0518-0007	2018-05-25 02:00:00	0
0518-0007	2018-05-25 02:15:00	0
0518-0007	2018-05-25 02:30:00	0
0518-0007	2018-05-25 02:45:00	0
0518-0007	2018-05-25 03:00:00	0
0518-0007	2018-05-25 03:15:00	0
0518-0007	2018-05-25 03:30:00	0
0518-0007	2018-05-25 03:45:00	0
0518-0007	2018-05-25 04:00:00	0
0518-0007	2018-05-25 04:15:00	0
0518-0007	2018-05-25 04:30:00	0
0518-0007	2018-05-25 04:45:00	0
0518-0007	2018-05-25 05:00:00	0
0518-0007	2018-05-25 05:15:00	0
0518-0007	2018-05-25 05:30:00	7
0518-0007	2018-05-25 05:45:00	10
0518-0007	2018-05-25 06:00:00	0
0518-0007	2018-05-25 06:15:00	0
0518-0007	2018-05-25 06:30:00	0
0518-0007	2018-05-25 06:45:00	0
0518-0007	2018-05-25 07:00:00	0
0518-0007	2018-05-25 07:15:00	0
0518-0007	2018-05-25 07:30:00	0
0518-0007	2018-05-25 07:45:00	0
0518-0007	2018-05-25 08:00:00	0
0518-0007	2018-05-25 08:15:00	73
0518-0007	2018-05-25 08:30:00	550
0518-0007	2018-05-25 08:45:00	266
0518-0007	2018-05-25 09:00:00	22
0518-0007	2018-05-25 09:15:00	757
0518-0007	2018-05-25 09:30:00	410
0518-0007	2018-05-25 09:45:00	405
0518-0007	2018-05-25 10:00:00	65
0518-0007	2018-05-25 10:15:00	94
0518-0007	2018-05-25 10:30:00	145
0518-0007	2018-05-25 10:45:00	217
0518-0007	2018-05-25 11:00:00	0
0518-0007	2018-05-25 11:15:00	488
0518-0007	2018-05-25 11:30:00	226
0518-0007	2018-05-25 11:45:00	297
0518-0007	2018-05-25 12:00:00	25
0518-0007	2018-05-25 12:15:00	14
0518-0007	2018-05-25 12:30:00	0
0518-0007	2018-05-25 12:45:00	0
0518-0007	2018-05-25 13:00:00	0
0518-0007	2018-05-25 13:15:00	55
0518-0007	2018-05-25 13:30:00	5
0518-0007	2018-05-25 13:45:00	54
0518-0007	2018-05-25 14:00:00	25
0518-0007	2018-05-25 14:15:00	23
0518-0007	2018-05-25 14:30:00	23
0518-0007	2018-05-25 14:45:00	40
0518-0007	2018-05-25 15:00:00	108
0518-0007	2018-05-25 15:15:00	144
0518-0007	2018-05-25 15:30:00	163
0518-0007	2018-05-25 15:45:00	50
0518-0007	2018-05-25 16:00:00	0
0518-0007	2018-05-25 16:15:00	8
0518-0007	2018-05-25 16:30:00	159
0518-0007	2018-05-25 16:45:00	10
0518-0007	2018-05-25 17:00:00	0
0518-0007	2018-05-25 17:15:00	16
0518-0007	2018-05-25 17:30:00	9
0518-0007	2018-05-25 17:45:00	0
0518-0007	2018-05-25 18:00:00	0
0518-0007	2018-05-25 18:15:00	10
0518-0007	2018-05-25 18:30:00	10
0518-0007	2018-05-25 18:45:00	0
0518-0007	2018-05-25 19:00:00	146
0518-0007	2018-05-25 19:15:00	51
0518-0007	2018-05-25 19:30:00	31
0518-0007	2018-05-25 19:45:00	69
0518-0007	2018-05-25 20:00:00	338
0518-0007	2018-05-25 20:15:00	450
0518-0007	2018-05-25 20:30:00	556
0518-0007	2018-05-25 20:45:00	172
0518-0007	2018-05-25 21:00:00	0
0518-0007	2018-05-25 21:15:00	241
0518-0007	2018-05-25 21:30:00	8
0518-0007	2018-05-25 21:45:00	0
0518-0007	2018-05-25 22:00:00	10
0518-0007	2018-05-25 22:15:00	105
0518-0007	2018-05-25 22:30:00	274
0518-0007	2018-05-25 22:45:00	0
0518-0007	2018-05-25 23:00:00	46
0518-0007	2018-05-25 23:15:00	140
0518-0007	2018-05-25 23:30:00	79
0518-0007	2018-05-25 23:45:00	121
0518-0007	2018-05-26 00:00:00	0
0518-0007	2018-05-26 00:15:00	0
0518-0007	2018-05-26 00:30:00	0
0518-0007	2018-05-26 00:45:00	0
0518-0007	2018-05-26 01:00:00	0
0518-0007	2018-05-26 01:15:00	0
0518-0007	2018-05-26 01:30:00	0
0518-0007	2018-05-26 01:45:00	0
0518-0007	2018-05-26 02:00:00	0
0518-0007	2018-05-26 02:15:00	0
0518-0007	2018-05-26 02:30:00	41
0518-0007	2018-05-26 02:45:00	32
0518-0007	2018-05-26 03:00:00	0
0518-0007	2018-05-26 03:15:00	0
0518-0007	2018-05-26 03:30:00	0
0518-0007	2018-05-26 03:45:00	0
0518-0007	2018-05-26 04:00:00	13
0518-0007	2018-05-26 04:15:00	0
0518-0007	2018-05-26 04:30:00	0
0518-0007	2018-05-26 04:45:00	0
0518-0007	2018-05-26 05:00:00	0
0518-0007	2018-05-26 05:15:00	0
0518-0007	2018-05-26 05:30:00	0
0518-0007	2018-05-26 05:45:00	0
0518-0007	2018-05-26 06:00:00	0
0518-0007	2018-05-26 06:15:00	0
0518-0007	2018-05-26 06:30:00	0
0518-0007	2018-05-26 06:45:00	0
0518-0007	2018-05-26 07:00:00	0
0518-0007	2018-05-26 07:15:00	64
0518-0007	2018-05-26 07:30:00	497
0518-0007	2018-05-26 07:45:00	0
0518-0007	2018-05-26 08:00:00	32
0518-0007	2018-05-26 08:15:00	494
0518-0007	2018-05-26 08:30:00	217
0518-0007	2018-05-26 08:45:00	150
0518-0007	2018-05-26 09:00:00	188
0518-0007	2018-05-26 09:15:00	451
0518-0007	2018-05-26 09:30:00	339
0518-0007	2018-05-26 09:45:00	99
0518-0007	2018-05-26 10:00:00	68
0518-0007	2018-05-26 10:15:00	453
0518-0007	2018-05-26 10:30:00	341
0518-0007	2018-05-26 10:45:00	91
0518-0007	2018-05-26 11:00:00	97
0518-0007	2018-05-26 11:15:00	63
0518-0007	2018-05-26 11:30:00	44
0518-0007	2018-05-26 11:45:00	137
0518-0007	2018-05-26 12:00:00	671
0518-0007	2018-05-26 12:15:00	107
0518-0007	2018-05-26 12:30:00	56
0518-0007	2018-05-26 12:45:00	74
0518-0007	2018-05-26 13:00:00	189
0518-0007	2018-05-26 13:15:00	77
0518-0007	2018-05-26 13:30:00	0
0518-0007	2018-05-26 13:45:00	30
0518-0007	2018-05-26 14:00:00	4
0518-0007	2018-05-26 14:15:00	157
0518-0007	2018-05-26 14:30:00	0
0518-0007	2018-05-26 14:45:00	18
0518-0007	2018-05-26 15:00:00	51
0518-0007	2018-05-26 15:15:00	33
0518-0007	2018-05-26 15:30:00	9
0518-0007	2018-05-26 15:45:00	95
0518-0007	2018-05-26 16:00:00	60
0518-0007	2018-05-26 16:15:00	206
0518-0007	2018-05-26 16:30:00	310
0518-0007	2018-05-26 16:45:00	117
0518-0007	2018-05-26 17:00:00	159
0518-0007	2018-05-26 17:15:00	43
0518-0007	2018-05-26 17:30:00	242
0518-0007	2018-05-26 17:45:00	119
0518-0007	2018-05-26 18:00:00	178
0518-0007	2018-05-26 18:15:00	0
0518-0007	2018-05-26 18:30:00	27
0518-0007	2018-05-26 18:45:00	72
0518-0007	2018-05-26 19:00:00	135
0518-0007	2018-05-26 19:15:00	445
0518-0007	2018-05-26 19:30:00	112
0518-0007	2018-05-26 19:45:00	280
0518-0007	2018-05-26 20:00:00	792
0518-0007	2018-05-26 20:15:00	495
0518-0007	2018-05-26 20:30:00	0
0518-0007	2018-05-26 20:45:00	28
0518-0007	2018-05-26 21:00:00	282
0518-0007	2018-05-26 21:15:00	147
0518-0007	2018-05-26 21:30:00	229
0518-0007	2018-05-26 21:45:00	25
0518-0007	2018-05-26 22:00:00	36
0518-0007	2018-05-26 22:15:00	0
0518-0007	2018-05-26 22:30:00	150
0518-0007	2018-05-26 22:45:00	237
0518-0007	2018-05-26 23:00:00	24
0518-0007	2018-05-26 23:15:00	36
0518-0007	2018-05-26 23:30:00	0
0518-0007	2018-05-26 23:45:00	79
0518-0007	2018-05-27 00:00:00	148
0518-0007	2018-05-27 00:15:00	0
0518-0007	2018-05-27 00:30:00	0
0518-0007	2018-05-27 00:45:00	0
0518-0007	2018-05-27 01:00:00	0
0518-0007	2018-05-27 01:15:00	0
0518-0007	2018-05-27 01:30:00	0
0518-0007	2018-05-27 01:45:00	0
0518-0007	2018-05-27 02:00:00	0
0518-0007	2018-05-27 02:15:00	0
0518-0007	2018-05-27 02:30:00	0
0518-0007	2018-05-27 02:45:00	0
0518-0007	2018-05-27 03:00:00	0
0518-0007	2018-05-27 03:15:00	0
0518-0007	2018-05-27 03:30:00	0
0518-0007	2018-05-27 03:45:00	0
0518-0007	2018-05-27 04:00:00	0
0518-0007	2018-05-27 04:15:00	0
0518-0007	2018-05-27 04:30:00	0
0518-0007	2018-05-27 04:45:00	0
0518-0007	2018-05-27 05:00:00	0
0518-0007	2018-05-27 05:15:00	0
0518-0007	2018-05-27 05:30:00	58
0518-0007	2018-05-27 05:45:00	0
0518-0007	2018-05-27 06:00:00	0
0518-0007	2018-05-27 06:15:00	0
0518-0007	2018-05-27 06:30:00	0
0518-0007	2018-05-27 06:45:00	0
0518-0007	2018-05-27 07:00:00	0
0518-0007	2018-05-27 07:15:00	63
0518-0007	2018-05-27 07:30:00	511
0518-0007	2018-05-27 07:45:00	55
0518-0007	2018-05-27 08:00:00	525
0518-0007	2018-05-27 08:15:00	100
0518-0007	2018-05-27 08:30:00	109
0518-0007	2018-05-27 08:45:00	86
0518-0007	2018-05-27 09:00:00	232
0518-0007	2018-05-27 09:15:00	694
0518-0007	2018-05-27 09:30:00	403
0518-0007	2018-05-27 09:45:00	264
0518-0007	2018-05-27 10:00:00	7
0518-0007	2018-05-27 10:15:00	18
0518-0007	2018-05-27 10:30:00	0
0518-0007	2018-05-27 10:45:00	0
0518-0007	2018-05-27 11:00:00	0
0518-0007	2018-05-27 11:15:00	113
0518-0007	2018-05-27 11:30:00	58
0518-0007	2018-05-27 11:45:00	215
0518-0007	2018-05-27 12:00:00	411
0518-0007	2018-05-27 12:15:00	74
0518-0007	2018-05-27 12:30:00	84
0518-0007	2018-05-27 12:45:00	243
0518-0007	2018-05-27 13:00:00	4
0518-0007	2018-05-27 13:15:00	9
0518-0007	2018-05-27 13:30:00	0
0518-0007	2018-05-27 13:45:00	117
0518-0007	2018-05-27 14:00:00	308
0518-0007	2018-05-27 14:15:00	286
0518-0007	2018-05-27 14:30:00	181
0518-0007	2018-05-27 14:45:00	0
0518-0007	2018-05-27 15:00:00	0
0518-0007	2018-05-27 15:15:00	0
0518-0007	2018-05-27 15:30:00	0
0518-0007	2018-05-27 15:45:00	193
0518-0007	2018-05-27 16:00:00	231
0518-0007	2018-05-27 16:15:00	122
0518-0007	2018-05-27 16:30:00	347
0518-0007	2018-05-27 16:45:00	203
0518-0007	2018-05-27 17:00:00	55
0518-0007	2018-05-27 17:15:00	0
0518-0007	2018-05-27 17:30:00	14
0518-0007	2018-05-27 17:45:00	157
0518-0007	2018-05-27 18:00:00	0
0518-0007	2018-05-27 18:15:00	62
0518-0007	2018-05-27 18:30:00	173
0518-0007	2018-05-27 18:45:00	256
0518-0007	2018-05-27 19:00:00	94
0518-0007	2018-05-27 19:15:00	486
0518-0007	2018-05-27 19:30:00	705
0518-0007	2018-05-27 19:45:00	538
0518-0007	2018-05-27 20:00:00	152
0518-0007	2018-05-27 20:15:00	817
0518-0007	2018-05-27 20:30:00	12
0518-0007	2018-05-27 20:45:00	103
0518-0007	2018-05-27 21:00:00	61
0518-0007	2018-05-27 21:15:00	48
0518-0007	2018-05-27 21:30:00	45
0518-0007	2018-05-27 21:45:00	35
0518-0007	2018-05-27 22:00:00	33
0518-0007	2018-05-27 22:15:00	8
0518-0007	2018-05-27 22:30:00	0
0518-0007	2018-05-27 22:45:00	31
0518-0007	2018-05-27 23:00:00	65
0518-0007	2018-05-27 23:15:00	120
0518-0007	2018-05-27 23:30:00	13
0518-0007	2018-05-27 23:45:00	28
0518-0007	2018-05-28 00:00:00	98
0518-0007	2018-05-28 00:15:00	95
0518-0007	2018-05-28 00:30:00	0
0518-0007	2018-05-28 00:45:00	5
0518-0007	2018-05-28 01:00:00	0
0518-0007	2018-05-28 01:15:00	0
0518-0007	2018-05-28 01:30:00	0
0518-0007	2018-05-28 01:45:00	0
0518-0007	2018-05-28 02:00:00	0
0518-0007	2018-05-28 02:15:00	0
0518-0007	2018-05-28 02:30:00	0
0518-0007	2018-05-28 02:45:00	0
0518-0007	2018-05-28 03:00:00	0
0518-0007	2018-05-28 03:15:00	27
0518-0007	2018-05-28 03:30:00	0
0518-0007	2018-05-28 03:45:00	0
0518-0007	2018-05-28 04:00:00	0
0518-0007	2018-05-28 04:15:00	0
0518-0007	2018-05-28 04:30:00	0
0518-0007	2018-05-28 04:45:00	0
0518-0007	2018-05-28 05:00:00	0
0518-0007	2018-05-28 05:15:00	0
0518-0007	2018-05-28 05:30:00	0
0518-0007	2018-05-28 05:45:00	0
0518-0007	2018-05-28 06:00:00	0
0518-0007	2018-05-28 06:15:00	0
0518-0007	2018-05-28 06:30:00	0
0518-0007	2018-05-28 06:45:00	0
0518-0007	2018-05-28 07:00:00	0
0518-0007	2018-05-28 07:15:00	0
0518-0007	2018-05-28 07:30:00	116
0518-0007	2018-05-28 07:45:00	633
0518-0007	2018-05-28 08:00:00	425
0518-0007	2018-05-28 08:15:00	12
0518-0007	2018-05-28 08:30:00	551
0518-0007	2018-05-28 08:45:00	78
0518-0007	2018-05-28 09:00:00	162
0518-0007	2018-05-28 09:15:00	110
0518-0007	2018-05-28 09:30:00	224
0518-0007	2018-05-28 09:45:00	97
0518-0007	2018-05-28 10:00:00	387
0518-0007	2018-05-28 10:15:00	386
0518-0007	2018-05-28 10:30:00	320
0518-0007	2018-05-28 10:45:00	102
0518-0007	2018-05-28 11:00:00	179
0518-0007	2018-05-28 11:15:00	0
0518-0007	2018-05-28 11:30:00	0
0518-0007	2018-05-28 11:45:00	0
0518-0007	2018-05-28 12:00:00	8
0518-0007	2018-05-28 12:15:00	119
0518-0007	2018-05-28 12:30:00	276
0518-0007	2018-05-28 12:45:00	413
0518-0007	2018-05-28 13:00:00	171
0518-0007	2018-05-28 13:15:00	0
0518-0007	2018-05-28 13:30:00	275
0518-0007	2018-05-28 13:45:00	48
0518-0007	2018-05-28 14:00:00	155
0518-0007	2018-05-28 14:15:00	802
0518-0007	2018-05-28 14:30:00	419
0518-0007	2018-05-28 14:45:00	543
0518-0007	2018-05-28 15:00:00	53
0518-0007	2018-05-28 15:15:00	19
0518-0007	2018-05-28 15:30:00	205
0518-0007	2018-05-28 15:45:00	9
0518-0007	2018-05-28 16:00:00	45
0518-0007	2018-05-28 16:15:00	20
0518-0007	2018-05-28 16:30:00	48
0518-0007	2018-05-28 16:45:00	0
0518-0007	2018-05-28 17:00:00	0
0518-0007	2018-05-28 17:15:00	608
0518-0007	2018-05-28 17:30:00	147
0518-0007	2018-05-28 17:45:00	13
0518-0007	2018-05-28 18:00:00	20
0518-0007	2018-05-28 18:15:00	32
0518-0007	2018-05-28 18:30:00	253
0518-0007	2018-05-28 18:45:00	290
0518-0007	2018-05-28 19:00:00	14
0518-0007	2018-05-28 19:15:00	207
0518-0007	2018-05-28 19:30:00	71
0518-0007	2018-05-28 19:45:00	201
0518-0007	2018-05-28 20:00:00	182
0518-0007	2018-05-28 20:15:00	721
0518-0007	2018-05-28 20:30:00	417
0518-0007	2018-05-28 20:45:00	0
0518-0007	2018-05-28 21:00:00	15
0518-0007	2018-05-28 21:15:00	66
0518-0007	2018-05-28 21:30:00	98
0518-0007	2018-05-28 21:45:00	31
0518-0007	2018-05-28 22:00:00	0
0518-0007	2018-05-28 22:15:00	121
0518-0007	2018-05-28 22:30:00	204
0518-0007	2018-05-28 22:45:00	0
0518-0007	2018-05-28 23:00:00	0
0518-0007	2018-05-28 23:15:00	0
0518-0007	2018-05-28 23:30:00	83
0518-0007	2018-05-28 23:45:00	39
0518-0007	2018-05-29 00:00:00	0
0518-0007	2018-05-29 00:15:00	31
0518-0007	2018-05-29 00:30:00	0
0518-0007	2018-05-29 00:45:00	0
0518-0007	2018-05-29 01:00:00	0
0518-0007	2018-05-29 01:15:00	0
0518-0007	2018-05-29 01:30:00	0
0518-0007	2018-05-29 01:45:00	0
0518-0007	2018-05-29 02:00:00	0
0518-0007	2018-05-29 02:15:00	0
0518-0007	2018-05-29 02:30:00	0
0518-0007	2018-05-29 02:45:00	0
0518-0007	2018-05-29 03:00:00	0
0518-0007	2018-05-29 03:15:00	0
0518-0007	2018-05-29 03:30:00	0
0518-0007	2018-05-29 03:45:00	0
0518-0007	2018-05-29 04:00:00	0
0518-0007	2018-05-29 04:15:00	0
0518-0007	2018-05-29 04:30:00	0
0518-0007	2018-05-29 04:45:00	0
0518-0007	2018-05-29 05:00:00	0
0518-0007	2018-05-29 05:15:00	0
0518-0007	2018-05-29 05:30:00	0
0518-0007	2018-05-29 05:45:00	0
0518-0007	2018-05-29 06:00:00	0
0518-0007	2018-05-29 06:15:00	0
0518-0007	2018-05-29 06:30:00	0
0518-0007	2018-05-29 06:45:00	0
0518-0007	2018-05-29 07:00:00	0
0518-0007	2018-05-29 07:15:00	0
0518-0007	2018-05-29 07:30:00	0
0518-0007	2018-05-29 07:45:00	0
0518-0007	2018-05-29 08:00:00	0
0518-0007	2018-05-29 08:15:00	0
0518-0007	2018-05-29 08:30:00	0
0518-0007	2018-05-29 08:45:00	0
0518-0007	2018-05-29 09:00:00	0
0518-0007	2018-05-29 09:15:00	0
0518-0007	2018-05-29 09:30:00	0
0518-0007	2018-05-29 09:45:00	0
0518-0007	2018-05-29 10:00:00	0
0518-0007	2018-05-29 10:15:00	0
0518-0007	2018-05-29 10:30:00	0
0518-0007	2018-05-29 10:45:00	0
0518-0007	2018-05-29 11:00:00	0
0518-0007	2018-05-29 11:15:00	0
0518-0007	2018-05-29 11:30:00	0
0518-0007	2018-05-29 11:45:00	0
0518-0007	2018-05-29 12:00:00	0
0518-0007	2018-05-29 12:15:00	0
0518-0007	2018-05-29 12:30:00	0
0518-0007	2018-05-29 12:45:00	0
0518-0007	2018-05-29 13:00:00	0
0518-0007	2018-05-29 13:15:00	0
0518-0007	2018-05-29 13:30:00	0
0518-0007	2018-05-29 13:45:00	0
0518-0007	2018-05-29 14:00:00	0
0518-0007	2018-05-29 14:15:00	0
0518-0007	2018-05-29 14:30:00	0
0518-0007	2018-05-29 14:45:00	0
0518-0007	2018-05-29 15:00:00	0
0518-0007	2018-05-29 15:15:00	0
0518-0007	2018-05-29 15:30:00	0
0518-0007	2018-05-29 15:45:00	0
0518-0007	2018-05-29 16:00:00	0
0518-0007	2018-05-29 16:15:00	0
0518-0007	2018-05-29 16:30:00	0
0518-0007	2018-05-29 16:45:00	0
0518-0007	2018-05-29 17:00:00	0
0518-0007	2018-05-29 17:15:00	0
0518-0007	2018-05-29 17:30:00	0
0518-0007	2018-05-29 17:45:00	0
0518-0007	2018-05-29 18:00:00	0
0518-0007	2018-05-29 18:15:00	0
0518-0007	2018-05-29 18:30:00	0
0518-0007	2018-05-29 18:45:00	0
0518-0007	2018-05-29 19:00:00	0
0518-0007	2018-05-29 19:15:00	0
0518-0007	2018-05-29 19:30:00	0
0518-0007	2018-05-29 19:45:00	0
0518-0007	2018-05-29 20:00:00	0
0518-0007	2018-05-29 20:15:00	0
0518-0007	2018-05-29 20:30:00	0
0518-0007	2018-05-29 20:45:00	0
0518-0007	2018-05-29 21:00:00	0
0518-0007	2018-05-29 21:15:00	0
0518-0007	2018-05-29 21:30:00	0
0518-0007	2018-05-29 21:45:00	0
0518-0007	2018-05-29 22:00:00	0
0518-0007	2018-05-29 22:15:00	0
0518-0007	2018-05-29 22:30:00	0
0518-0007	2018-05-29 22:45:00	0
0518-0007	2018-05-29 23:00:00	0
0518-0007	2018-05-29 23:15:00	0
0518-0007	2018-05-29 23:30:00	0
0518-0007	2018-05-29 23:45:00	0
