## Supplementary Data 2 for "Digital phenotyping by consumer wearables identifies sleep-associated markers of cardiovascular disease risk and biological aging": ActivityTable_0518-0022-NHC.tsv

0518-0022	2018-05-24 00:00:00	0
0518-0022	2018-05-24 00:15:00	0
0518-0022	2018-05-24 00:30:00	0
0518-0022	2018-05-24 00:45:00	0
0518-0022	2018-05-24 01:00:00	0
0518-0022	2018-05-24 01:15:00	0
0518-0022	2018-05-24 01:30:00	0
0518-0022	2018-05-24 01:45:00	0
0518-0022	2018-05-24 02:00:00	0
0518-0022	2018-05-24 02:15:00	0
0518-0022	2018-05-24 02:30:00	0
0518-0022	2018-05-24 02:45:00	0
0518-0022	2018-05-24 03:00:00	0
0518-0022	2018-05-24 03:15:00	0
0518-0022	2018-05-24 03:30:00	0
0518-0022	2018-05-24 03:45:00	0
0518-0022	2018-05-24 04:00:00	0
0518-0022	2018-05-24 04:15:00	0
0518-0022	2018-05-24 04:30:00	0
0518-0022	2018-05-24 04:45:00	0
0518-0022	2018-05-24 05:00:00	0
0518-0022	2018-05-24 05:15:00	0
0518-0022	2018-05-24 05:30:00	0
0518-0022	2018-05-24 05:45:00	0
0518-0022	2018-05-24 06:00:00	0
0518-0022	2018-05-24 06:15:00	0
0518-0022	2018-05-24 06:30:00	0
0518-0022	2018-05-24 06:45:00	0
0518-0022	2018-05-24 07:00:00	0
0518-0022	2018-05-24 07:15:00	0
0518-0022	2018-05-24 07:30:00	0
0518-0022	2018-05-24 07:45:00	0
0518-0022	2018-05-24 08:00:00	0
0518-0022	2018-05-24 08:15:00	0
0518-0022	2018-05-24 08:30:00	0
0518-0022	2018-05-24 08:45:00	0
0518-0022	2018-05-24 09:00:00	0
0518-0022	2018-05-24 09:15:00	0
0518-0022	2018-05-24 09:30:00	0
0518-0022	2018-05-24 09:45:00	0
0518-0022	2018-05-24 10:00:00	0
0518-0022	2018-05-24 10:15:00	0
0518-0022	2018-05-24 10:30:00	71
0518-0022	2018-05-24 10:45:00	0
0518-0022	2018-05-24 11:00:00	0
0518-0022	2018-05-24 11:15:00	0
0518-0022	2018-05-24 11:30:00	0
0518-0022	2018-05-24 11:45:00	0
0518-0022	2018-05-24 12:00:00	0
0518-0022	2018-05-24 12:15:00	0
0518-0022	2018-05-24 12:30:00	0
0518-0022	2018-05-24 12:45:00	0
0518-0022	2018-05-24 13:00:00	0
0518-0022	2018-05-24 13:15:00	0
0518-0022	2018-05-24 13:30:00	0
0518-0022	2018-05-24 13:45:00	0
0518-0022	2018-05-24 14:00:00	0
0518-0022	2018-05-24 14:15:00	0
0518-0022	2018-05-24 14:30:00	0
0518-0022	2018-05-24 14:45:00	0
0518-0022	2018-05-24 15:00:00	0
0518-0022	2018-05-24 15:15:00	0
0518-0022	2018-05-24 15:30:00	0
0518-0022	2018-05-24 15:45:00	0
0518-0022	2018-05-24 16:00:00	0
0518-0022	2018-05-24 16:15:00	0
0518-0022	2018-05-24 16:30:00	0
0518-0022	2018-05-24 16:45:00	0
0518-0022	2018-05-24 17:00:00	0
0518-0022	2018-05-24 17:15:00	0
0518-0022	2018-05-24 17:30:00	0
0518-0022	2018-05-24 17:45:00	0
0518-0022	2018-05-24 18:00:00	0
0518-0022	2018-05-24 18:15:00	0
0518-0022	2018-05-24 18:30:00	0
0518-0022	2018-05-24 18:45:00	0
0518-0022	2018-05-24 19:00:00	0
0518-0022	2018-05-24 19:15:00	0
0518-0022	2018-05-24 19:30:00	0
0518-0022	2018-05-24 19:45:00	0
0518-0022	2018-05-24 20:00:00	0
0518-0022	2018-05-24 20:15:00	0
0518-0022	2018-05-24 20:30:00	0
0518-0022	2018-05-24 20:45:00	0
0518-0022	2018-05-24 21:00:00	0
0518-0022	2018-05-24 21:15:00	0
0518-0022	2018-05-24 21:30:00	0
0518-0022	2018-05-24 21:45:00	0
0518-0022	2018-05-24 22:00:00	0
0518-0022	2018-05-24 22:15:00	0
0518-0022	2018-05-24 22:30:00	0
0518-0022	2018-05-24 22:45:00	0
0518-0022	2018-05-24 23:00:00	0
0518-0022	2018-05-24 23:15:00	0
0518-0022	2018-05-24 23:30:00	0
0518-0022	2018-05-24 23:45:00	0
0518-0022	2018-05-25 00:00:00	0
0518-0022	2018-05-25 00:15:00	0
0518-0022	2018-05-25 00:30:00	0
0518-0022	2018-05-25 00:45:00	0
0518-0022	2018-05-25 01:00:00	0
0518-0022	2018-05-25 01:15:00	0
0518-0022	2018-05-25 01:30:00	0
0518-0022	2018-05-25 01:45:00	0
0518-0022	2018-05-25 02:00:00	0
0518-0022	2018-05-25 02:15:00	0
0518-0022	2018-05-25 02:30:00	0
0518-0022	2018-05-25 02:45:00	0
0518-0022	2018-05-25 03:00:00	0
0518-0022	2018-05-25 03:15:00	0
0518-0022	2018-05-25 03:30:00	0
0518-0022	2018-05-25 03:45:00	0
0518-0022	2018-05-25 04:00:00	0
0518-0022	2018-05-25 04:15:00	0
0518-0022	2018-05-25 04:30:00	0
0518-0022	2018-05-25 04:45:00	0
0518-0022	2018-05-25 05:00:00	0
0518-0022	2018-05-25 05:15:00	0
0518-0022	2018-05-25 05:30:00	0
0518-0022	2018-05-25 05:45:00	13
0518-0022	2018-05-25 06:00:00	0
0518-0022	2018-05-25 06:15:00	0
0518-0022	2018-05-25 06:30:00	0
0518-0022	2018-05-25 06:45:00	72
0518-0022	2018-05-25 07:00:00	48
0518-0022	2018-05-25 07:15:00	0
0518-0022	2018-05-25 07:30:00	40
0518-0022	2018-05-25 07:45:00	47
0518-0022	2018-05-25 08:00:00	70
0518-0022	2018-05-25 08:15:00	22
0518-0022	2018-05-25 08:30:00	0
0518-0022	2018-05-25 08:45:00	57
0518-0022	2018-05-25 09:00:00	97
0518-0022	2018-05-25 09:15:00	50
0518-0022	2018-05-25 09:30:00	60
0518-0022	2018-05-25 09:45:00	523
0518-0022	2018-05-25 10:00:00	223
0518-0022	2018-05-25 10:15:00	38
0518-0022	2018-05-25 10:30:00	143
0518-0022	2018-05-25 10:45:00	28
0518-0022	2018-05-25 11:00:00	378
0518-0022	2018-05-25 11:15:00	837
0518-0022	2018-05-25 11:30:00	39
0518-0022	2018-05-25 11:45:00	0
0518-0022	2018-05-25 12:00:00	35
0518-0022	2018-05-25 12:15:00	11
0518-0022	2018-05-25 12:30:00	82
0518-0022	2018-05-25 12:45:00	113
0518-0022	2018-05-25 13:00:00	45
0518-0022	2018-05-25 13:15:00	93
0518-0022	2018-05-25 13:30:00	246
0518-0022	2018-05-25 13:45:00	0
0518-0022	2018-05-25 14:00:00	54
0518-0022	2018-05-25 14:15:00	110
0518-0022	2018-05-25 14:30:00	351
0518-0022	2018-05-25 14:45:00	5
0518-0022	2018-05-25 15:00:00	70
0518-0022	2018-05-25 15:15:00	114
0518-0022	2018-05-25 15:30:00	83
0518-0022	2018-05-25 15:45:00	290
0518-0022	2018-05-25 16:00:00	260
0518-0022	2018-05-25 16:15:00	460
0518-0022	2018-05-25 16:30:00	602
0518-0022	2018-05-25 16:45:00	389
0518-0022	2018-05-25 17:00:00	21
0518-0022	2018-05-25 17:15:00	57
0518-0022	2018-05-25 17:30:00	222
0518-0022	2018-05-25 17:45:00	22
0518-0022	2018-05-25 18:00:00	144
0518-0022	2018-05-25 18:15:00	894
0518-0022	2018-05-25 18:30:00	222
0518-0022	2018-05-25 18:45:00	15
0518-0022	2018-05-25 19:00:00	8
0518-0022	2018-05-25 19:15:00	150
0518-0022	2018-05-25 19:30:00	85
0518-0022	2018-05-25 19:45:00	0
0518-0022	2018-05-25 20:00:00	0
0518-0022	2018-05-25 20:15:00	0
0518-0022	2018-05-25 20:30:00	0
0518-0022	2018-05-25 20:45:00	0
0518-0022	2018-05-25 21:00:00	0
0518-0022	2018-05-25 21:15:00	0
0518-0022	2018-05-25 21:30:00	0
0518-0022	2018-05-25 21:45:00	0
0518-0022	2018-05-25 22:00:00	0
0518-0022	2018-05-25 22:15:00	0
0518-0022	2018-05-25 22:30:00	71
0518-0022	2018-05-25 22:45:00	0
0518-0022	2018-05-25 23:00:00	0
0518-0022	2018-05-25 23:15:00	0
0518-0022	2018-05-25 23:30:00	0
0518-0022	2018-05-25 23:45:00	5
0518-0022	2018-05-26 00:00:00	0
0518-0022	2018-05-26 00:15:00	0
0518-0022	2018-05-26 00:30:00	0
0518-0022	2018-05-26 00:45:00	0
0518-0022	2018-05-26 01:00:00	0
0518-0022	2018-05-26 01:15:00	0
0518-0022	2018-05-26 01:30:00	0
0518-0022	2018-05-26 01:45:00	0
0518-0022	2018-05-26 02:00:00	8
0518-0022	2018-05-26 02:15:00	0
0518-0022	2018-05-26 02:30:00	0
0518-0022	2018-05-26 02:45:00	0
0518-0022	2018-05-26 03:00:00	9
0518-0022	2018-05-26 03:15:00	0
0518-0022	2018-05-26 03:30:00	0
0518-0022	2018-05-26 03:45:00	0
0518-0022	2018-05-26 04:00:00	0
0518-0022	2018-05-26 04:15:00	0
0518-0022	2018-05-26 04:30:00	23
0518-0022	2018-05-26 04:45:00	11
0518-0022	2018-05-26 05:00:00	10
0518-0022	2018-05-26 05:15:00	0
0518-0022	2018-05-26 05:30:00	0
0518-0022	2018-05-26 05:45:00	0
0518-0022	2018-05-26 06:00:00	0
0518-0022	2018-05-26 06:15:00	0
0518-0022	2018-05-26 06:30:00	0
0518-0022	2018-05-26 06:45:00	0
0518-0022	2018-05-26 07:00:00	18
0518-0022	2018-05-26 07:15:00	72
0518-0022	2018-05-26 07:30:00	61
0518-0022	2018-05-26 07:45:00	155
0518-0022	2018-05-26 08:00:00	354
0518-0022	2018-05-26 08:15:00	527
0518-0022	2018-05-26 08:30:00	66
0518-0022	2018-05-26 08:45:00	82
0518-0022	2018-05-26 09:00:00	4
0518-0022	2018-05-26 09:15:00	0
0518-0022	2018-05-26 09:30:00	112
0518-0022	2018-05-26 09:45:00	58
0518-0022	2018-05-26 10:00:00	122
0518-0022	2018-05-26 10:15:00	148
0518-0022	2018-05-26 10:30:00	33
0518-0022	2018-05-26 10:45:00	246
0518-0022	2018-05-26 11:00:00	186
0518-0022	2018-05-26 11:15:00	76
0518-0022	2018-05-26 11:30:00	69
0518-0022	2018-05-26 11:45:00	0
0518-0022	2018-05-26 12:00:00	155
0518-0022	2018-05-26 12:15:00	135
0518-0022	2018-05-26 12:30:00	198
0518-0022	2018-05-26 12:45:00	165
0518-0022	2018-05-26 13:00:00	163
0518-0022	2018-05-26 13:15:00	154
0518-0022	2018-05-26 13:30:00	11
0518-0022	2018-05-26 13:45:00	9
0518-0022	2018-05-26 14:00:00	266
0518-0022	2018-05-26 14:15:00	0
0518-0022	2018-05-26 14:30:00	22
0518-0022	2018-05-26 14:45:00	33
0518-0022	2018-05-26 15:00:00	0
0518-0022	2018-05-26 15:15:00	0
0518-0022	2018-05-26 15:30:00	23
0518-0022	2018-05-26 15:45:00	5
0518-0022	2018-05-26 16:00:00	4
0518-0022	2018-05-26 16:15:00	16
0518-0022	2018-05-26 16:30:00	295
0518-0022	2018-05-26 16:45:00	99
0518-0022	2018-05-26 17:00:00	233
0518-0022	2018-05-26 17:15:00	311
0518-0022	2018-05-26 17:30:00	12
0518-0022	2018-05-26 17:45:00	0
0518-0022	2018-05-26 18:00:00	184
0518-0022	2018-05-26 18:15:00	224
0518-0022	2018-05-26 18:30:00	131
0518-0022	2018-05-26 18:45:00	56
0518-0022	2018-05-26 19:00:00	348
0518-0022	2018-05-26 19:15:00	335
0518-0022	2018-05-26 19:30:00	109
0518-0022	2018-05-26 19:45:00	172
0518-0022	2018-05-26 20:00:00	160
0518-0022	2018-05-26 20:15:00	65
0518-0022	2018-05-26 20:30:00	188
0518-0022	2018-05-26 20:45:00	7
0518-0022	2018-05-26 21:00:00	334
0518-0022	2018-05-26 21:15:00	10
0518-0022	2018-05-26 21:30:00	8
0518-0022	2018-05-26 21:45:00	89
0518-0022	2018-05-26 22:00:00	0
0518-0022	2018-05-26 22:15:00	15
0518-0022	2018-05-26 22:30:00	64
0518-0022	2018-05-26 22:45:00	7
0518-0022	2018-05-26 23:00:00	0
0518-0022	2018-05-26 23:15:00	0
0518-0022	2018-05-26 23:30:00	0
0518-0022	2018-05-26 23:45:00	0
0518-0022	2018-05-27 00:00:00	0
0518-0022	2018-05-27 00:15:00	0
0518-0022	2018-05-27 00:30:00	0
0518-0022	2018-05-27 00:45:00	0
0518-0022	2018-05-27 01:00:00	0
0518-0022	2018-05-27 01:15:00	0
0518-0022	2018-05-27 01:30:00	0
0518-0022	2018-05-27 01:45:00	0
0518-0022	2018-05-27 02:00:00	0
0518-0022	2018-05-27 02:15:00	0
0518-0022	2018-05-27 02:30:00	0
0518-0022	2018-05-27 02:45:00	0
0518-0022	2018-05-27 03:00:00	5
0518-0022	2018-05-27 03:15:00	13
0518-0022	2018-05-27 03:30:00	0
0518-0022	2018-05-27 03:45:00	0
0518-0022	2018-05-27 04:00:00	8
0518-0022	2018-05-27 04:15:00	0
0518-0022	2018-05-27 04:30:00	8
0518-0022	2018-05-27 04:45:00	0
0518-0022	2018-05-27 05:00:00	0
0518-0022	2018-05-27 05:15:00	4
0518-0022	2018-05-27 05:30:00	0
0518-0022	2018-05-27 05:45:00	6
0518-0022	2018-05-27 06:00:00	5
0518-0022	2018-05-27 06:15:00	0
0518-0022	2018-05-27 06:30:00	16
0518-0022	2018-05-27 06:45:00	0
0518-0022	2018-05-27 07:00:00	97
0518-0022	2018-05-27 07:15:00	6
0518-0022	2018-05-27 07:30:00	0
0518-0022	2018-05-27 07:45:00	0
0518-0022	2018-05-27 08:00:00	0
0518-0022	2018-05-27 08:15:00	0
0518-0022	2018-05-27 08:30:00	0
0518-0022	2018-05-27 08:45:00	0
0518-0022	2018-05-27 09:00:00	0
0518-0022	2018-05-27 09:15:00	0
0518-0022	2018-05-27 09:30:00	0
0518-0022	2018-05-27 09:45:00	0
0518-0022	2018-05-27 10:00:00	26
0518-0022	2018-05-27 10:15:00	38
0518-0022	2018-05-27 10:30:00	128
0518-0022	2018-05-27 10:45:00	44
0518-0022	2018-05-27 11:00:00	88
0518-0022	2018-05-27 11:15:00	70
0518-0022	2018-05-27 11:30:00	103
0518-0022	2018-05-27 11:45:00	84
0518-0022	2018-05-27 12:00:00	31
0518-0022	2018-05-27 12:15:00	47
0518-0022	2018-05-27 12:30:00	0
0518-0022	2018-05-27 12:45:00	109
0518-0022	2018-05-27 13:00:00	71
0518-0022	2018-05-27 13:15:00	123
0518-0022	2018-05-27 13:30:00	172
0518-0022	2018-05-27 13:45:00	221
0518-0022	2018-05-27 14:00:00	59
0518-0022	2018-05-27 14:15:00	105
0518-0022	2018-05-27 14:30:00	272
0518-0022	2018-05-27 14:45:00	27
0518-0022	2018-05-27 15:00:00	35
0518-0022	2018-05-27 15:15:00	86
0518-0022	2018-05-27 15:30:00	202
0518-0022	2018-05-27 15:45:00	482
0518-0022	2018-05-27 16:00:00	230
0518-0022	2018-05-27 16:15:00	332
0518-0022	2018-05-27 16:30:00	319
0518-0022	2018-05-27 16:45:00	319
0518-0022	2018-05-27 17:00:00	18
0518-0022	2018-05-27 17:15:00	6
0518-0022	2018-05-27 17:30:00	16
0518-0022	2018-05-27 17:45:00	18
0518-0022	2018-05-27 18:00:00	486
0518-0022	2018-05-27 18:15:00	49
0518-0022	2018-05-27 18:30:00	167
0518-0022	2018-05-27 18:45:00	79
0518-0022	2018-05-27 19:00:00	114
0518-0022	2018-05-27 19:15:00	646
0518-0022	2018-05-27 19:30:00	2614
0518-0022	2018-05-27 19:45:00	1869
0518-0022	2018-05-27 20:00:00	190
0518-0022	2018-05-27 20:15:00	0
0518-0022	2018-05-27 20:30:00	0
0518-0022	2018-05-27 20:45:00	0
0518-0022	2018-05-27 21:00:00	0
0518-0022	2018-05-27 21:15:00	32
0518-0022	2018-05-27 21:30:00	15
0518-0022	2018-05-27 21:45:00	6
0518-0022	2018-05-27 22:00:00	7
0518-0022	2018-05-27 22:15:00	89
0518-0022	2018-05-27 22:30:00	6
0518-0022	2018-05-27 22:45:00	75
0518-0022	2018-05-27 23:00:00	0
0518-0022	2018-05-27 23:15:00	0
0518-0022	2018-05-27 23:30:00	0
0518-0022	2018-05-27 23:45:00	0
0518-0022	2018-05-28 00:00:00	0
0518-0022	2018-05-28 00:15:00	0
0518-0022	2018-05-28 00:30:00	12
0518-0022	2018-05-28 00:45:00	0
0518-0022	2018-05-28 01:00:00	0
0518-0022	2018-05-28 01:15:00	0
0518-0022	2018-05-28 01:30:00	18
0518-0022	2018-05-28 01:45:00	11
0518-0022	2018-05-28 02:00:00	7
0518-0022	2018-05-28 02:15:00	0
0518-0022	2018-05-28 02:30:00	0
0518-0022	2018-05-28 02:45:00	13
0518-0022	2018-05-28 03:00:00	0
0518-0022	2018-05-28 03:15:00	0
0518-0022	2018-05-28 03:30:00	18
0518-0022	2018-05-28 03:45:00	0
0518-0022	2018-05-28 04:00:00	0
0518-0022	2018-05-28 04:15:00	0
0518-0022	2018-05-28 04:30:00	0
0518-0022	2018-05-28 04:45:00	0
0518-0022	2018-05-28 05:00:00	0
0518-0022	2018-05-28 05:15:00	0
0518-0022	2018-05-28 05:30:00	0
0518-0022	2018-05-28 05:45:00	0
0518-0022	2018-05-28 06:00:00	8
0518-0022	2018-05-28 06:15:00	0
0518-0022	2018-05-28 06:30:00	9
0518-0022	2018-05-28 06:45:00	40
0518-0022	2018-05-28 07:00:00	39
0518-0022	2018-05-28 07:15:00	114
0518-0022	2018-05-28 07:30:00	60
0518-0022	2018-05-28 07:45:00	6
0518-0022	2018-05-28 08:00:00	0
0518-0022	2018-05-28 08:15:00	17
0518-0022	2018-05-28 08:30:00	93
0518-0022	2018-05-28 08:45:00	348
0518-0022	2018-05-28 09:00:00	299
0518-0022	2018-05-28 09:15:00	6
0518-0022	2018-05-28 09:30:00	311
0518-0022	2018-05-28 09:45:00	944
0518-0022	2018-05-28 10:00:00	159
0518-0022	2018-05-28 10:15:00	121
0518-0022	2018-05-28 10:30:00	65
0518-0022	2018-05-28 10:45:00	29
0518-0022	2018-05-28 11:00:00	228
0518-0022	2018-05-28 11:15:00	29
0518-0022	2018-05-28 11:30:00	815
0518-0022	2018-05-28 11:45:00	284
0518-0022	2018-05-28 12:00:00	29
0518-0022	2018-05-28 12:15:00	18
0518-0022	2018-05-28 12:30:00	71
0518-0022	2018-05-28 12:45:00	69
0518-0022	2018-05-28 13:00:00	29
0518-0022	2018-05-28 13:15:00	36
0518-0022	2018-05-28 13:30:00	57
0518-0022	2018-05-28 13:45:00	0
0518-0022	2018-05-28 14:00:00	190
0518-0022	2018-05-28 14:15:00	25
0518-0022	2018-05-28 14:30:00	41
0518-0022	2018-05-28 14:45:00	0
0518-0022	2018-05-28 15:00:00	667
0518-0022	2018-05-28 15:15:00	57
0518-0022	2018-05-28 15:30:00	0
0518-0022	2018-05-28 15:45:00	532
0518-0022	2018-05-28 16:00:00	6
0518-0022	2018-05-28 16:15:00	21
0518-0022	2018-05-28 16:30:00	929
0518-0022	2018-05-28 16:45:00	74
0518-0022	2018-05-28 17:00:00	12
0518-0022	2018-05-28 17:15:00	27
0518-0022	2018-05-28 17:30:00	171
0518-0022	2018-05-28 17:45:00	38
0518-0022	2018-05-28 18:00:00	0
0518-0022	2018-05-28 18:15:00	0
0518-0022	2018-05-28 18:30:00	27
0518-0022	2018-05-28 18:45:00	288
0518-0022	2018-05-28 19:00:00	40
0518-0022	2018-05-28 19:15:00	140
0518-0022	2018-05-28 19:30:00	11
0518-0022	2018-05-28 19:45:00	39
0518-0022	2018-05-28 20:00:00	7
0518-0022	2018-05-28 20:15:00	7
0518-0022	2018-05-28 20:30:00	12
0518-0022	2018-05-28 20:45:00	0
0518-0022	2018-05-28 21:00:00	26
0518-0022	2018-05-28 21:15:00	44
0518-0022	2018-05-28 21:30:00	0
0518-0022	2018-05-28 21:45:00	16
0518-0022	2018-05-28 22:00:00	5
0518-0022	2018-05-28 22:15:00	17
0518-0022	2018-05-28 22:30:00	83
0518-0022	2018-05-28 22:45:00	114
0518-0022	2018-05-28 23:00:00	9
0518-0022	2018-05-28 23:15:00	0
0518-0022	2018-05-28 23:30:00	90
0518-0022	2018-05-28 23:45:00	0
0518-0022	2018-05-29 00:00:00	9
0518-0022	2018-05-29 00:15:00	59
0518-0022	2018-05-29 00:30:00	24
0518-0022	2018-05-29 00:45:00	0
0518-0022	2018-05-29 01:00:00	0
0518-0022	2018-05-29 01:15:00	0
0518-0022	2018-05-29 01:30:00	0
0518-0022	2018-05-29 01:45:00	0
0518-0022	2018-05-29 02:00:00	0
0518-0022	2018-05-29 02:15:00	0
0518-0022	2018-05-29 02:30:00	0
0518-0022	2018-05-29 02:45:00	0
0518-0022	2018-05-29 03:00:00	0
0518-0022	2018-05-29 03:15:00	0
0518-0022	2018-05-29 03:30:00	0
0518-0022	2018-05-29 03:45:00	5
0518-0022	2018-05-29 04:00:00	0
0518-0022	2018-05-29 04:15:00	0
0518-0022	2018-05-29 04:30:00	0
0518-0022	2018-05-29 04:45:00	0
0518-0022	2018-05-29 05:00:00	0
0518-0022	2018-05-29 05:15:00	0
0518-0022	2018-05-29 05:30:00	0
0518-0022	2018-05-29 05:45:00	0
0518-0022	2018-05-29 06:00:00	0
0518-0022	2018-05-29 06:15:00	14
0518-0022	2018-05-29 06:30:00	0
0518-0022	2018-05-29 06:45:00	17
0518-0022	2018-05-29 07:00:00	0
0518-0022	2018-05-29 07:15:00	38
0518-0022	2018-05-29 07:30:00	32
0518-0022	2018-05-29 07:45:00	0
0518-0022	2018-05-29 08:00:00	0
0518-0022	2018-05-29 08:15:00	0
0518-0022	2018-05-29 08:30:00	0
0518-0022	2018-05-29 08:45:00	0
0518-0022	2018-05-29 09:00:00	62
0518-0022	2018-05-29 09:15:00	16
0518-0022	2018-05-29 09:30:00	11
0518-0022	2018-05-29 09:45:00	54
0518-0022	2018-05-29 10:00:00	7
0518-0022	2018-05-29 10:15:00	20
0518-0022	2018-05-29 10:30:00	0
0518-0022	2018-05-29 10:45:00	0
0518-0022	2018-05-29 11:00:00	342
0518-0022	2018-05-29 11:15:00	53
0518-0022	2018-05-29 11:30:00	23
0518-0022	2018-05-29 11:45:00	25
0518-0022	2018-05-29 12:00:00	49
0518-0022	2018-05-29 12:15:00	58
0518-0022	2018-05-29 12:30:00	22
0518-0022	2018-05-29 12:45:00	149
0518-0022	2018-05-29 13:00:00	45
0518-0022	2018-05-29 13:15:00	42
0518-0022	2018-05-29 13:30:00	92
0518-0022	2018-05-29 13:45:00	121
0518-0022	2018-05-29 14:00:00	136
0518-0022	2018-05-29 14:15:00	4
0518-0022	2018-05-29 14:30:00	0
0518-0022	2018-05-29 14:45:00	0
0518-0022	2018-05-29 15:00:00	24
0518-0022	2018-05-29 15:15:00	0
0518-0022	2018-05-29 15:30:00	128
0518-0022	2018-05-29 15:45:00	39
0518-0022	2018-05-29 16:00:00	96
0518-0022	2018-05-29 16:15:00	27
0518-0022	2018-05-29 16:30:00	8
0518-0022	2018-05-29 16:45:00	0
0518-0022	2018-05-29 17:00:00	13
0518-0022	2018-05-29 17:15:00	27
0518-0022	2018-05-29 17:30:00	136
0518-0022	2018-05-29 17:45:00	91
0518-0022	2018-05-29 18:00:00	78
0518-0022	2018-05-29 18:15:00	0
0518-0022	2018-05-29 18:30:00	96
0518-0022	2018-05-29 18:45:00	79
0518-0022	2018-05-29 19:00:00	85
0518-0022	2018-05-29 19:15:00	9
0518-0022	2018-05-29 19:30:00	19
0518-0022	2018-05-29 19:45:00	0
0518-0022	2018-05-29 20:00:00	0
0518-0022	2018-05-29 20:15:00	0
0518-0022	2018-05-29 20:30:00	186
0518-0022	2018-05-29 20:45:00	141
0518-0022	2018-05-29 21:00:00	19
0518-0022	2018-05-29 21:15:00	0
0518-0022	2018-05-29 21:30:00	0
0518-0022	2018-05-29 21:45:00	0
0518-0022	2018-05-29 22:00:00	0
0518-0022	2018-05-29 22:15:00	25
0518-0022	2018-05-29 22:30:00	57
0518-0022	2018-05-29 22:45:00	116
0518-0022	2018-05-29 23:00:00	0
0518-0022	2018-05-29 23:15:00	0
0518-0022	2018-05-29 23:30:00	0
0518-0022	2018-05-29 23:45:00	6
0518-0022	2018-05-30 00:00:00	0
0518-0022	2018-05-30 00:15:00	0
0518-0022	2018-05-30 00:30:00	0
0518-0022	2018-05-30 00:45:00	0
0518-0022	2018-05-30 01:00:00	0
0518-0022	2018-05-30 01:15:00	0
0518-0022	2018-05-30 01:30:00	0
0518-0022	2018-05-30 01:45:00	0
0518-0022	2018-05-30 02:00:00	0
0518-0022	2018-05-30 02:15:00	0
0518-0022	2018-05-30 02:30:00	0
0518-0022	2018-05-30 02:45:00	0
0518-0022	2018-05-30 03:00:00	0
0518-0022	2018-05-30 03:15:00	0
0518-0022	2018-05-30 03:30:00	5
0518-0022	2018-05-30 03:45:00	9
0518-0022	2018-05-30 04:00:00	0
0518-0022	2018-05-30 04:15:00	0
0518-0022	2018-05-30 04:30:00	0
0518-0022	2018-05-30 04:45:00	8
0518-0022	2018-05-30 05:00:00	0
0518-0022	2018-05-30 05:15:00	0
0518-0022	2018-05-30 05:30:00	0
0518-0022	2018-05-30 05:45:00	0
0518-0022	2018-05-30 06:00:00	0
0518-0022	2018-05-30 06:15:00	0
0518-0022	2018-05-30 06:30:00	0
0518-0022	2018-05-30 06:45:00	12
0518-0022	2018-05-30 07:00:00	40
0518-0022	2018-05-30 07:15:00	20
0518-0022	2018-05-30 07:30:00	0
0518-0022	2018-05-30 07:45:00	0
0518-0022	2018-05-30 08:00:00	15
0518-0022	2018-05-30 08:15:00	0
0518-0022	2018-05-30 08:30:00	0
0518-0022	2018-05-30 08:45:00	0
0518-0022	2018-05-30 09:00:00	0
0518-0022	2018-05-30 09:15:00	0
0518-0022	2018-05-30 09:30:00	0
0518-0022	2018-05-30 09:45:00	0
0518-0022	2018-05-30 10:00:00	0
0518-0022	2018-05-30 10:15:00	0
0518-0022	2018-05-30 10:30:00	0
0518-0022	2018-05-30 10:45:00	0
0518-0022	2018-05-30 11:00:00	0
0518-0022	2018-05-30 11:15:00	0
0518-0022	2018-05-30 11:30:00	0
0518-0022	2018-05-30 11:45:00	195
0518-0022	2018-05-30 12:00:00	130
0518-0022	2018-05-30 12:15:00	245
0518-0022	2018-05-30 12:30:00	51
0518-0022	2018-05-30 12:45:00	364
0518-0022	2018-05-30 13:00:00	0
0518-0022	2018-05-30 13:15:00	103
0518-0022	2018-05-30 13:30:00	10
0518-0022	2018-05-30 13:45:00	7
0518-0022	2018-05-30 14:00:00	224
0518-0022	2018-05-30 14:15:00	4
0518-0022	2018-05-30 14:30:00	46
0518-0022	2018-05-30 14:45:00	63
0518-0022	2018-05-30 15:00:00	356
0518-0022	2018-05-30 15:15:00	33
0518-0022	2018-05-30 15:30:00	81
0518-0022	2018-05-30 15:45:00	44
0518-0022	2018-05-30 16:00:00	6
0518-0022	2018-05-30 16:15:00	11
0518-0022	2018-05-30 16:30:00	22
0518-0022	2018-05-30 16:45:00	42
0518-0022	2018-05-30 17:00:00	91
0518-0022	2018-05-30 17:15:00	13
0518-0022	2018-05-30 17:30:00	0
0518-0022	2018-05-30 17:45:00	295
0518-0022	2018-05-30 18:00:00	1683
0518-0022	2018-05-30 18:15:00	2395
0518-0022	2018-05-30 18:30:00	741
0518-0022	2018-05-30 18:45:00	24
0518-0022	2018-05-30 19:00:00	163
0518-0022	2018-05-30 19:15:00	26
0518-0022	2018-05-30 19:30:00	144
0518-0022	2018-05-30 19:45:00	294
0518-0022	2018-05-30 20:00:00	269
0518-0022	2018-05-30 20:15:00	42
0518-0022	2018-05-30 20:30:00	20
0518-0022	2018-05-30 20:45:00	19
0518-0022	2018-05-30 21:00:00	188
0518-0022	2018-05-30 21:15:00	54
0518-0022	2018-05-30 21:30:00	13
0518-0022	2018-05-30 21:45:00	107
0518-0022	2018-05-30 22:00:00	39
0518-0022	2018-05-30 22:15:00	106
0518-0022	2018-05-30 22:30:00	43
0518-0022	2018-05-30 22:45:00	0
0518-0022	2018-05-30 23:00:00	17
0518-0022	2018-05-30 23:15:00	0
0518-0022	2018-05-30 23:30:00	0
0518-0022	2018-05-30 23:45:00	0
0518-0022	2018-05-31 00:00:00	0
0518-0022	2018-05-31 00:15:00	0
0518-0022	2018-05-31 00:30:00	0
0518-0022	2018-05-31 00:45:00	0
0518-0022	2018-05-31 01:00:00	0
0518-0022	2018-05-31 01:15:00	5
0518-0022	2018-05-31 01:30:00	6
0518-0022	2018-05-31 01:45:00	9
0518-0022	2018-05-31 02:00:00	0
0518-0022	2018-05-31 02:15:00	0
0518-0022	2018-05-31 02:30:00	0
0518-0022	2018-05-31 02:45:00	0
0518-0022	2018-05-31 03:00:00	0
0518-0022	2018-05-31 03:15:00	0
0518-0022	2018-05-31 03:30:00	0
0518-0022	2018-05-31 03:45:00	0
0518-0022	2018-05-31 04:00:00	0
0518-0022	2018-05-31 04:15:00	0
0518-0022	2018-05-31 04:30:00	0
0518-0022	2018-05-31 04:45:00	9
0518-0022	2018-05-31 05:00:00	0
0518-0022	2018-05-31 05:15:00	14
0518-0022	2018-05-31 05:30:00	6
0518-0022	2018-05-31 05:45:00	5
0518-0022	2018-05-31 06:00:00	42
0518-0022	2018-05-31 06:15:00	20
0518-0022	2018-05-31 06:30:00	24
0518-0022	2018-05-31 06:45:00	100
0518-0022	2018-05-31 07:00:00	33
0518-0022	2018-05-31 07:15:00	9
0518-0022	2018-05-31 07:30:00	37
0518-0022	2018-05-31 07:45:00	521
0518-0022	2018-05-31 08:00:00	8
0518-0022	2018-05-31 08:15:00	327
0518-0022	2018-05-31 08:30:00	182
0518-0022	2018-05-31 08:45:00	455
0518-0022	2018-05-31 09:00:00	9
0518-0022	2018-05-31 09:15:00	582
0518-0022	2018-05-31 09:30:00	872
0518-0022	2018-05-31 09:45:00	0
0518-0022	2018-05-31 10:00:00	0
0518-0022	2018-05-31 10:15:00	0
0518-0022	2018-05-31 10:30:00	0
0518-0022	2018-05-31 10:45:00	0
0518-0022	2018-05-31 11:00:00	0
0518-0022	2018-05-31 11:15:00	0
0518-0022	2018-05-31 11:30:00	0
0518-0022	2018-05-31 11:45:00	0
0518-0022	2018-05-31 12:00:00	0
0518-0022	2018-05-31 12:15:00	0
0518-0022	2018-05-31 12:30:00	0
0518-0022	2018-05-31 12:45:00	0
0518-0022	2018-05-31 13:00:00	0
0518-0022	2018-05-31 13:15:00	0
0518-0022	2018-05-31 13:30:00	0
0518-0022	2018-05-31 13:45:00	0
0518-0022	2018-05-31 14:00:00	0
0518-0022	2018-05-31 14:15:00	0
0518-0022	2018-05-31 14:30:00	0
0518-0022	2018-05-31 14:45:00	0
0518-0022	2018-05-31 15:00:00	0
0518-0022	2018-05-31 15:15:00	0
0518-0022	2018-05-31 15:30:00	0
0518-0022	2018-05-31 15:45:00	0
0518-0022	2018-05-31 16:00:00	0
0518-0022	2018-05-31 16:15:00	0
0518-0022	2018-05-31 16:30:00	0
0518-0022	2018-05-31 16:45:00	0
0518-0022	2018-05-31 17:00:00	0
0518-0022	2018-05-31 17:15:00	0
0518-0022	2018-05-31 17:30:00	0
0518-0022	2018-05-31 17:45:00	0
0518-0022	2018-05-31 18:00:00	0
0518-0022	2018-05-31 18:15:00	0
0518-0022	2018-05-31 18:30:00	0
0518-0022	2018-05-31 18:45:00	0
0518-0022	2018-05-31 19:00:00	0
0518-0022	2018-05-31 19:15:00	0
0518-0022	2018-05-31 19:30:00	0
0518-0022	2018-05-31 19:45:00	0
0518-0022	2018-05-31 20:00:00	0
0518-0022	2018-05-31 20:15:00	0
0518-0022	2018-05-31 20:30:00	0
0518-0022	2018-05-31 20:45:00	0
0518-0022	2018-05-31 21:00:00	0
0518-0022	2018-05-31 21:15:00	0
0518-0022	2018-05-31 21:30:00	0
0518-0022	2018-05-31 21:45:00	0
0518-0022	2018-05-31 22:00:00	0
0518-0022	2018-05-31 22:15:00	0
0518-0022	2018-05-31 22:30:00	0
0518-0022	2018-05-31 22:45:00	0
0518-0022	2018-05-31 23:00:00	0
0518-0022	2018-05-31 23:15:00	0
0518-0022	2018-05-31 23:30:00	0
0518-0022	2018-05-31 23:45:00	0
