## Supplementary Data 2 for "Digital phenotyping by consumer wearables identifies sleep-associated markers of cardiovascular disease risk and biological aging": ActivityTable_0518-0042-NHC.tsv

0518-0042	2018-06-21 00:00:00	0
0518-0042	2018-06-21 00:15:00	0
0518-0042	2018-06-21 00:30:00	0
0518-0042	2018-06-21 00:45:00	0
0518-0042	2018-06-21 01:00:00	0
0518-0042	2018-06-21 01:15:00	0
0518-0042	2018-06-21 01:30:00	0
0518-0042	2018-06-21 01:45:00	0
0518-0042	2018-06-21 02:00:00	0
0518-0042	2018-06-21 02:15:00	0
0518-0042	2018-06-21 02:30:00	0
0518-0042	2018-06-21 02:45:00	0
0518-0042	2018-06-21 03:00:00	0
0518-0042	2018-06-21 03:15:00	0
0518-0042	2018-06-21 03:30:00	0
0518-0042	2018-06-21 03:45:00	0
0518-0042	2018-06-21 04:00:00	0
0518-0042	2018-06-21 04:15:00	0
0518-0042	2018-06-21 04:30:00	0
0518-0042	2018-06-21 04:45:00	0
0518-0042	2018-06-21 05:00:00	0
0518-0042	2018-06-21 05:15:00	0
0518-0042	2018-06-21 05:30:00	0
0518-0042	2018-06-21 05:45:00	0
0518-0042	2018-06-21 06:00:00	0
0518-0042	2018-06-21 06:15:00	0
0518-0042	2018-06-21 06:30:00	0
0518-0042	2018-06-21 06:45:00	0
0518-0042	2018-06-21 07:00:00	0
0518-0042	2018-06-21 07:15:00	0
0518-0042	2018-06-21 07:30:00	0
0518-0042	2018-06-21 07:45:00	0
0518-0042	2018-06-21 08:00:00	0
0518-0042	2018-06-21 08:15:00	0
0518-0042	2018-06-21 08:30:00	0
0518-0042	2018-06-21 08:45:00	0
0518-0042	2018-06-21 09:00:00	0
0518-0042	2018-06-21 09:15:00	0
0518-0042	2018-06-21 09:30:00	0
0518-0042	2018-06-21 09:45:00	0
0518-0042	2018-06-21 10:00:00	0
0518-0042	2018-06-21 10:15:00	0
0518-0042	2018-06-21 10:30:00	0
0518-0042	2018-06-21 10:45:00	75
0518-0042	2018-06-21 11:00:00	52
0518-0042	2018-06-21 11:15:00	972
0518-0042	2018-06-21 11:30:00	281
0518-0042	2018-06-21 11:45:00	0
0518-0042	2018-06-21 12:00:00	1150
0518-0042	2018-06-21 12:15:00	451
0518-0042	2018-06-21 12:30:00	39
0518-0042	2018-06-21 12:45:00	15
0518-0042	2018-06-21 13:00:00	0
0518-0042	2018-06-21 13:15:00	38
0518-0042	2018-06-21 13:30:00	0
0518-0042	2018-06-21 13:45:00	72
0518-0042	2018-06-21 14:00:00	0
0518-0042	2018-06-21 14:15:00	0
0518-0042	2018-06-21 14:30:00	0
0518-0042	2018-06-21 14:45:00	35
0518-0042	2018-06-21 15:00:00	85
0518-0042	2018-06-21 15:15:00	11
0518-0042	2018-06-21 15:30:00	0
0518-0042	2018-06-21 15:45:00	20
0518-0042	2018-06-21 16:00:00	95
0518-0042	2018-06-21 16:15:00	52
0518-0042	2018-06-21 16:30:00	186
0518-0042	2018-06-21 16:45:00	834
0518-0042	2018-06-21 17:00:00	889
0518-0042	2018-06-21 17:15:00	65
0518-0042	2018-06-21 17:30:00	51
0518-0042	2018-06-21 17:45:00	85
0518-0042	2018-06-21 18:00:00	0
0518-0042	2018-06-21 18:15:00	0
0518-0042	2018-06-21 18:30:00	36
0518-0042	2018-06-21 18:45:00	48
0518-0042	2018-06-21 19:00:00	0
0518-0042	2018-06-21 19:15:00	98
0518-0042	2018-06-21 19:30:00	0
0518-0042	2018-06-21 19:45:00	67
0518-0042	2018-06-21 20:00:00	19
0518-0042	2018-06-21 20:15:00	0
0518-0042	2018-06-21 20:30:00	36
0518-0042	2018-06-21 20:45:00	149
0518-0042	2018-06-21 21:00:00	86
0518-0042	2018-06-21 21:15:00	52
0518-0042	2018-06-21 21:30:00	0
0518-0042	2018-06-21 21:45:00	0
0518-0042	2018-06-21 22:00:00	84
0518-0042	2018-06-21 22:15:00	14
0518-0042	2018-06-21 22:30:00	0
0518-0042	2018-06-21 22:45:00	0
0518-0042	2018-06-21 23:00:00	0
0518-0042	2018-06-21 23:15:00	0
0518-0042	2018-06-21 23:30:00	0
0518-0042	2018-06-21 23:45:00	0
0518-0042	2018-06-22 00:00:00	0
0518-0042	2018-06-22 00:15:00	0
0518-0042	2018-06-22 00:30:00	0
0518-0042	2018-06-22 00:45:00	0
0518-0042	2018-06-22 01:00:00	0
0518-0042	2018-06-22 01:15:00	0
0518-0042	2018-06-22 01:30:00	0
0518-0042	2018-06-22 01:45:00	10
0518-0042	2018-06-22 02:00:00	0
0518-0042	2018-06-22 02:15:00	0
0518-0042	2018-06-22 02:30:00	22
0518-0042	2018-06-22 02:45:00	0
0518-0042	2018-06-22 03:00:00	0
0518-0042	2018-06-22 03:15:00	0
0518-0042	2018-06-22 03:30:00	0
0518-0042	2018-06-22 03:45:00	0
0518-0042	2018-06-22 04:00:00	0
0518-0042	2018-06-22 04:15:00	0
0518-0042	2018-06-22 04:30:00	0
0518-0042	2018-06-22 04:45:00	0
0518-0042	2018-06-22 05:00:00	0
0518-0042	2018-06-22 05:15:00	0
0518-0042	2018-06-22 05:30:00	0
0518-0042	2018-06-22 05:45:00	0
0518-0042	2018-06-22 06:00:00	0
0518-0042	2018-06-22 06:15:00	27
0518-0042	2018-06-22 06:30:00	59
0518-0042	2018-06-22 06:45:00	614
0518-0042	2018-06-22 07:00:00	1669
0518-0042	2018-06-22 07:15:00	284
0518-0042	2018-06-22 07:30:00	360
0518-0042	2018-06-22 07:45:00	710
0518-0042	2018-06-22 08:00:00	116
0518-0042	2018-06-22 08:15:00	9
0518-0042	2018-06-22 08:30:00	61
0518-0042	2018-06-22 08:45:00	0
0518-0042	2018-06-22 09:00:00	0
0518-0042	2018-06-22 09:15:00	34
0518-0042	2018-06-22 09:30:00	48
0518-0042	2018-06-22 09:45:00	0
0518-0042	2018-06-22 10:00:00	10
0518-0042	2018-06-22 10:15:00	0
0518-0042	2018-06-22 10:30:00	16
0518-0042	2018-06-22 10:45:00	0
0518-0042	2018-06-22 11:00:00	36
0518-0042	2018-06-22 11:15:00	29
0518-0042	2018-06-22 11:30:00	69
0518-0042	2018-06-22 11:45:00	12
0518-0042	2018-06-22 12:00:00	56
0518-0042	2018-06-22 12:15:00	48
0518-0042	2018-06-22 12:30:00	84
0518-0042	2018-06-22 12:45:00	107
0518-0042	2018-06-22 13:00:00	15
0518-0042	2018-06-22 13:15:00	54
0518-0042	2018-06-22 13:30:00	432
0518-0042	2018-06-22 13:45:00	1126
0518-0042	2018-06-22 14:00:00	1023
0518-0042	2018-06-22 14:15:00	347
0518-0042	2018-06-22 14:30:00	14
0518-0042	2018-06-22 14:45:00	6
0518-0042	2018-06-22 15:00:00	0
0518-0042	2018-06-22 15:15:00	0
0518-0042	2018-06-22 15:30:00	0
0518-0042	2018-06-22 15:45:00	0
0518-0042	2018-06-22 16:00:00	0
0518-0042	2018-06-22 16:15:00	63
0518-0042	2018-06-22 16:30:00	72
0518-0042	2018-06-22 16:45:00	12
0518-0042	2018-06-22 17:00:00	0
0518-0042	2018-06-22 17:15:00	8
0518-0042	2018-06-22 17:30:00	0
0518-0042	2018-06-22 17:45:00	10
0518-0042	2018-06-22 18:00:00	52
0518-0042	2018-06-22 18:15:00	0
0518-0042	2018-06-22 18:30:00	140
0518-0042	2018-06-22 18:45:00	405
0518-0042	2018-06-22 19:00:00	33
0518-0042	2018-06-22 19:15:00	0
0518-0042	2018-06-22 19:30:00	904
0518-0042	2018-06-22 19:45:00	33
0518-0042	2018-06-22 20:00:00	9
0518-0042	2018-06-22 20:15:00	27
0518-0042	2018-06-22 20:30:00	0
0518-0042	2018-06-22 20:45:00	9
0518-0042	2018-06-22 21:00:00	0
0518-0042	2018-06-22 21:15:00	6
0518-0042	2018-06-22 21:30:00	0
0518-0042	2018-06-22 21:45:00	21
0518-0042	2018-06-22 22:00:00	0
0518-0042	2018-06-22 22:15:00	6
0518-0042	2018-06-22 22:30:00	258
0518-0042	2018-06-22 22:45:00	342
0518-0042	2018-06-22 23:00:00	85
0518-0042	2018-06-22 23:15:00	652
0518-0042	2018-06-22 23:30:00	42
0518-0042	2018-06-22 23:45:00	19
0518-0042	2018-06-23 00:00:00	0
0518-0042	2018-06-23 00:15:00	0
0518-0042	2018-06-23 00:30:00	0
0518-0042	2018-06-23 00:45:00	0
0518-0042	2018-06-23 01:00:00	0
0518-0042	2018-06-23 01:15:00	0
0518-0042	2018-06-23 01:30:00	0
0518-0042	2018-06-23 01:45:00	0
0518-0042	2018-06-23 02:00:00	0
0518-0042	2018-06-23 02:15:00	0
0518-0042	2018-06-23 02:30:00	0
0518-0042	2018-06-23 02:45:00	6
0518-0042	2018-06-23 03:00:00	14
0518-0042	2018-06-23 03:15:00	0
0518-0042	2018-06-23 03:30:00	0
0518-0042	2018-06-23 03:45:00	0
0518-0042	2018-06-23 04:00:00	0
0518-0042	2018-06-23 04:15:00	0
0518-0042	2018-06-23 04:30:00	0
0518-0042	2018-06-23 04:45:00	0
0518-0042	2018-06-23 05:00:00	0
0518-0042	2018-06-23 05:15:00	0
0518-0042	2018-06-23 05:30:00	0
0518-0042	2018-06-23 05:45:00	0
0518-0042	2018-06-23 06:00:00	0
0518-0042	2018-06-23 06:15:00	0
0518-0042	2018-06-23 06:30:00	0
0518-0042	2018-06-23 06:45:00	0
0518-0042	2018-06-23 07:00:00	0
0518-0042	2018-06-23 07:15:00	0
0518-0042	2018-06-23 07:30:00	0
0518-0042	2018-06-23 07:45:00	22
0518-0042	2018-06-23 08:00:00	0
0518-0042	2018-06-23 08:15:00	17
0518-0042	2018-06-23 08:30:00	42
0518-0042	2018-06-23 08:45:00	0
0518-0042	2018-06-23 09:00:00	70
0518-0042	2018-06-23 09:15:00	124
0518-0042	2018-06-23 09:30:00	158
0518-0042	2018-06-23 09:45:00	139
0518-0042	2018-06-23 10:00:00	129
0518-0042	2018-06-23 10:15:00	35
0518-0042	2018-06-23 10:30:00	7
0518-0042	2018-06-23 10:45:00	0
0518-0042	2018-06-23 11:00:00	59
0518-0042	2018-06-23 11:15:00	0
0518-0042	2018-06-23 11:30:00	98
0518-0042	2018-06-23 11:45:00	95
0518-0042	2018-06-23 12:00:00	8
0518-0042	2018-06-23 12:15:00	0
0518-0042	2018-06-23 12:30:00	64
0518-0042	2018-06-23 12:45:00	0
0518-0042	2018-06-23 13:00:00	0
0518-0042	2018-06-23 13:15:00	25
0518-0042	2018-06-23 13:30:00	32
0518-0042	2018-06-23 13:45:00	21
0518-0042	2018-06-23 14:00:00	0
0518-0042	2018-06-23 14:15:00	41
0518-0042	2018-06-23 14:30:00	0
0518-0042	2018-06-23 14:45:00	0
0518-0042	2018-06-23 15:00:00	0
0518-0042	2018-06-23 15:15:00	45
0518-0042	2018-06-23 15:30:00	153
0518-0042	2018-06-23 15:45:00	855
0518-0042	2018-06-23 16:00:00	381
0518-0042	2018-06-23 16:15:00	580
0518-0042	2018-06-23 16:30:00	658
0518-0042	2018-06-23 16:45:00	472
0518-0042	2018-06-23 17:00:00	618
0518-0042	2018-06-23 17:15:00	37
0518-0042	2018-06-23 17:30:00	130
0518-0042	2018-06-23 17:45:00	50
0518-0042	2018-06-23 18:00:00	49
0518-0042	2018-06-23 18:15:00	38
0518-0042	2018-06-23 18:30:00	42
0518-0042	2018-06-23 18:45:00	0
0518-0042	2018-06-23 19:00:00	35
0518-0042	2018-06-23 19:15:00	26
0518-0042	2018-06-23 19:30:00	40
0518-0042	2018-06-23 19:45:00	77
0518-0042	2018-06-23 20:00:00	26
0518-0042	2018-06-23 20:15:00	0
0518-0042	2018-06-23 20:30:00	47
0518-0042	2018-06-23 20:45:00	64
0518-0042	2018-06-23 21:00:00	13
0518-0042	2018-06-23 21:15:00	12
0518-0042	2018-06-23 21:30:00	0
0518-0042	2018-06-23 21:45:00	19
0518-0042	2018-06-23 22:00:00	96
0518-0042	2018-06-23 22:15:00	76
0518-0042	2018-06-23 22:30:00	0
0518-0042	2018-06-23 22:45:00	0
0518-0042	2018-06-23 23:00:00	0
0518-0042	2018-06-23 23:15:00	0
0518-0042	2018-06-23 23:30:00	0
0518-0042	2018-06-23 23:45:00	0
0518-0042	2018-06-24 00:00:00	0
0518-0042	2018-06-24 00:15:00	0
0518-0042	2018-06-24 00:30:00	0
0518-0042	2018-06-24 00:45:00	9
0518-0042	2018-06-24 01:00:00	0
0518-0042	2018-06-24 01:15:00	0
0518-0042	2018-06-24 01:30:00	0
0518-0042	2018-06-24 01:45:00	0
0518-0042	2018-06-24 02:00:00	0
0518-0042	2018-06-24 02:15:00	0
0518-0042	2018-06-24 02:30:00	0
0518-0042	2018-06-24 02:45:00	33
0518-0042	2018-06-24 03:00:00	0
0518-0042	2018-06-24 03:15:00	0
0518-0042	2018-06-24 03:30:00	7
0518-0042	2018-06-24 03:45:00	0
0518-0042	2018-06-24 04:00:00	0
0518-0042	2018-06-24 04:15:00	0
0518-0042	2018-06-24 04:30:00	7
0518-0042	2018-06-24 04:45:00	0
0518-0042	2018-06-24 05:00:00	0
0518-0042	2018-06-24 05:15:00	0
0518-0042	2018-06-24 05:30:00	0
0518-0042	2018-06-24 05:45:00	0
0518-0042	2018-06-24 06:00:00	0
0518-0042	2018-06-24 06:15:00	0
0518-0042	2018-06-24 06:30:00	0
0518-0042	2018-06-24 06:45:00	0
0518-0042	2018-06-24 07:00:00	27
0518-0042	2018-06-24 07:15:00	0
0518-0042	2018-06-24 07:30:00	35
0518-0042	2018-06-24 07:45:00	0
0518-0042	2018-06-24 08:00:00	127
0518-0042	2018-06-24 08:15:00	0
0518-0042	2018-06-24 08:30:00	29
0518-0042	2018-06-24 08:45:00	8
0518-0042	2018-06-24 09:00:00	0
0518-0042	2018-06-24 09:15:00	0
0518-0042	2018-06-24 09:30:00	40
0518-0042	2018-06-24 09:45:00	100
0518-0042	2018-06-24 10:00:00	79
0518-0042	2018-06-24 10:15:00	294
0518-0042	2018-06-24 10:30:00	223
0518-0042	2018-06-24 10:45:00	236
0518-0042	2018-06-24 11:00:00	355
0518-0042	2018-06-24 11:15:00	66
0518-0042	2018-06-24 11:30:00	180
0518-0042	2018-06-24 11:45:00	5
0518-0042	2018-06-24 12:00:00	0
0518-0042	2018-06-24 12:15:00	11
0518-0042	2018-06-24 12:30:00	0
0518-0042	2018-06-24 12:45:00	0
0518-0042	2018-06-24 13:00:00	0
0518-0042	2018-06-24 13:15:00	0
0518-0042	2018-06-24 13:30:00	193
0518-0042	2018-06-24 13:45:00	0
0518-0042	2018-06-24 14:00:00	735
0518-0042	2018-06-24 14:15:00	0
0518-0042	2018-06-24 14:30:00	160
0518-0042	2018-06-24 14:45:00	63
0518-0042	2018-06-24 15:00:00	0
0518-0042	2018-06-24 15:15:00	10
0518-0042	2018-06-24 15:30:00	30
0518-0042	2018-06-24 15:45:00	0
0518-0042	2018-06-24 16:00:00	0
0518-0042	2018-06-24 16:15:00	0
0518-0042	2018-06-24 16:30:00	0
0518-0042	2018-06-24 16:45:00	6
0518-0042	2018-06-24 17:00:00	1150
0518-0042	2018-06-24 17:15:00	1503
0518-0042	2018-06-24 17:30:00	1366
0518-0042	2018-06-24 17:45:00	67
0518-0042	2018-06-24 18:00:00	0
0518-0042	2018-06-24 18:15:00	25
0518-0042	2018-06-24 18:30:00	0
0518-0042	2018-06-24 18:45:00	27
0518-0042	2018-06-24 19:00:00	30
0518-0042	2018-06-24 19:15:00	33
0518-0042	2018-06-24 19:30:00	0
0518-0042	2018-06-24 19:45:00	71
0518-0042	2018-06-24 20:00:00	0
0518-0042	2018-06-24 20:15:00	0
0518-0042	2018-06-24 20:30:00	86
0518-0042	2018-06-24 20:45:00	49
0518-0042	2018-06-24 21:00:00	44
0518-0042	2018-06-24 21:15:00	0
0518-0042	2018-06-24 21:30:00	0
0518-0042	2018-06-24 21:45:00	33
0518-0042	2018-06-24 22:00:00	39
0518-0042	2018-06-24 22:15:00	0
0518-0042	2018-06-24 22:30:00	0
0518-0042	2018-06-24 22:45:00	0
0518-0042	2018-06-24 23:00:00	0
0518-0042	2018-06-24 23:15:00	0
0518-0042	2018-06-24 23:30:00	0
0518-0042	2018-06-24 23:45:00	0
0518-0042	2018-06-25 00:00:00	0
0518-0042	2018-06-25 00:15:00	0
0518-0042	2018-06-25 00:30:00	0
0518-0042	2018-06-25 00:45:00	0
0518-0042	2018-06-25 01:00:00	0
0518-0042	2018-06-25 01:15:00	0
0518-0042	2018-06-25 01:30:00	0
0518-0042	2018-06-25 01:45:00	9
0518-0042	2018-06-25 02:00:00	0
0518-0042	2018-06-25 02:15:00	0
0518-0042	2018-06-25 02:30:00	0
0518-0042	2018-06-25 02:45:00	0
0518-0042	2018-06-25 03:00:00	0
0518-0042	2018-06-25 03:15:00	0
0518-0042	2018-06-25 03:30:00	0
0518-0042	2018-06-25 03:45:00	12
0518-0042	2018-06-25 04:00:00	0
0518-0042	2018-06-25 04:15:00	0
0518-0042	2018-06-25 04:30:00	0
0518-0042	2018-06-25 04:45:00	0
0518-0042	2018-06-25 05:00:00	0
0518-0042	2018-06-25 05:15:00	0
0518-0042	2018-06-25 05:30:00	0
0518-0042	2018-06-25 05:45:00	0
0518-0042	2018-06-25 06:00:00	0
0518-0042	2018-06-25 06:15:00	0
0518-0042	2018-06-25 06:30:00	57
0518-0042	2018-06-25 06:45:00	574
0518-0042	2018-06-25 07:00:00	1611
0518-0042	2018-06-25 07:15:00	189
0518-0042	2018-06-25 07:30:00	186
0518-0042	2018-06-25 07:45:00	928
0518-0042	2018-06-25 08:00:00	138
0518-0042	2018-06-25 08:15:00	15
0518-0042	2018-06-25 08:30:00	10
0518-0042	2018-06-25 08:45:00	4
0518-0042	2018-06-25 09:00:00	42
0518-0042	2018-06-25 09:15:00	18
0518-0042	2018-06-25 09:30:00	0
0518-0042	2018-06-25 09:45:00	0
0518-0042	2018-06-25 10:00:00	17
0518-0042	2018-06-25 10:15:00	7
0518-0042	2018-06-25 10:30:00	23
0518-0042	2018-06-25 10:45:00	27
0518-0042	2018-06-25 11:00:00	65
0518-0042	2018-06-25 11:15:00	0
0518-0042	2018-06-25 11:30:00	0
0518-0042	2018-06-25 11:45:00	26
0518-0042	2018-06-25 12:00:00	34
0518-0042	2018-06-25 12:15:00	184
0518-0042	2018-06-25 12:30:00	96
0518-0042	2018-06-25 12:45:00	10
0518-0042	2018-06-25 13:00:00	39
0518-0042	2018-06-25 13:15:00	0
0518-0042	2018-06-25 13:30:00	19
0518-0042	2018-06-25 13:45:00	54
0518-0042	2018-06-25 14:00:00	13
0518-0042	2018-06-25 14:15:00	0
0518-0042	2018-06-25 14:30:00	0
0518-0042	2018-06-25 14:45:00	21
0518-0042	2018-06-25 15:00:00	63
0518-0042	2018-06-25 15:15:00	0
0518-0042	2018-06-25 15:30:00	68
0518-0042	2018-06-25 15:45:00	32
0518-0042	2018-06-25 16:00:00	110
0518-0042	2018-06-25 16:15:00	0
0518-0042	2018-06-25 16:30:00	0
0518-0042	2018-06-25 16:45:00	0
0518-0042	2018-06-25 17:00:00	14
0518-0042	2018-06-25 17:15:00	0
0518-0042	2018-06-25 17:30:00	18
0518-0042	2018-06-25 17:45:00	0
0518-0042	2018-06-25 18:00:00	0
0518-0042	2018-06-25 18:15:00	61
0518-0042	2018-06-25 18:30:00	0
0518-0042	2018-06-25 18:45:00	48
0518-0042	2018-06-25 19:00:00	30
0518-0042	2018-06-25 19:15:00	0
0518-0042	2018-06-25 19:30:00	54
0518-0042	2018-06-25 19:45:00	39
0518-0042	2018-06-25 20:00:00	31
0518-0042	2018-06-25 20:15:00	15
0518-0042	2018-06-25 20:30:00	36
0518-0042	2018-06-25 20:45:00	27
0518-0042	2018-06-25 21:00:00	0
0518-0042	2018-06-25 21:15:00	0
0518-0042	2018-06-25 21:30:00	0
0518-0042	2018-06-25 21:45:00	60
0518-0042	2018-06-25 22:00:00	21
0518-0042	2018-06-25 22:15:00	7
0518-0042	2018-06-25 22:30:00	0
0518-0042	2018-06-25 22:45:00	0
0518-0042	2018-06-25 23:00:00	0
0518-0042	2018-06-25 23:15:00	0
0518-0042	2018-06-25 23:30:00	0
0518-0042	2018-06-25 23:45:00	11
0518-0042	2018-06-26 00:00:00	0
0518-0042	2018-06-26 00:15:00	0
0518-0042	2018-06-26 00:30:00	0
0518-0042	2018-06-26 00:45:00	0
0518-0042	2018-06-26 01:00:00	0
0518-0042	2018-06-26 01:15:00	0
0518-0042	2018-06-26 01:30:00	28
0518-0042	2018-06-26 01:45:00	0
0518-0042	2018-06-26 02:00:00	0
0518-0042	2018-06-26 02:15:00	0
0518-0042	2018-06-26 02:30:00	0
0518-0042	2018-06-26 02:45:00	0
0518-0042	2018-06-26 03:00:00	0
0518-0042	2018-06-26 03:15:00	0
0518-0042	2018-06-26 03:30:00	0
0518-0042	2018-06-26 03:45:00	0
0518-0042	2018-06-26 04:00:00	0
0518-0042	2018-06-26 04:15:00	7
0518-0042	2018-06-26 04:30:00	0
0518-0042	2018-06-26 04:45:00	0
0518-0042	2018-06-26 05:00:00	0
0518-0042	2018-06-26 05:15:00	0
0518-0042	2018-06-26 05:30:00	0
0518-0042	2018-06-26 05:45:00	0
0518-0042	2018-06-26 06:00:00	0
0518-0042	2018-06-26 06:15:00	0
0518-0042	2018-06-26 06:30:00	16
0518-0042	2018-06-26 06:45:00	7
0518-0042	2018-06-26 07:00:00	147
0518-0042	2018-06-26 07:15:00	629
0518-0042	2018-06-26 07:30:00	0
0518-0042	2018-06-26 07:45:00	236
0518-0042	2018-06-26 08:00:00	892
0518-0042	2018-06-26 08:15:00	0
0518-0042	2018-06-26 08:30:00	0
0518-0042	2018-06-26 08:45:00	0
0518-0042	2018-06-26 09:00:00	0
0518-0042	2018-06-26 09:15:00	0
0518-0042	2018-06-26 09:30:00	0
0518-0042	2018-06-26 09:45:00	0
0518-0042	2018-06-26 10:00:00	0
0518-0042	2018-06-26 10:15:00	0
0518-0042	2018-06-26 10:30:00	0
0518-0042	2018-06-26 10:45:00	0
0518-0042	2018-06-26 11:00:00	0
0518-0042	2018-06-26 11:15:00	0
0518-0042	2018-06-26 11:30:00	0
0518-0042	2018-06-26 11:45:00	0
0518-0042	2018-06-26 12:00:00	0
0518-0042	2018-06-26 12:15:00	0
0518-0042	2018-06-26 12:30:00	0
0518-0042	2018-06-26 12:45:00	0
0518-0042	2018-06-26 13:00:00	0
0518-0042	2018-06-26 13:15:00	0
0518-0042	2018-06-26 13:30:00	0
0518-0042	2018-06-26 13:45:00	0
0518-0042	2018-06-26 14:00:00	0
0518-0042	2018-06-26 14:15:00	0
0518-0042	2018-06-26 14:30:00	0
0518-0042	2018-06-26 14:45:00	0
0518-0042	2018-06-26 15:00:00	0
0518-0042	2018-06-26 15:15:00	0
0518-0042	2018-06-26 15:30:00	0
0518-0042	2018-06-26 15:45:00	0
0518-0042	2018-06-26 16:00:00	0
0518-0042	2018-06-26 16:15:00	0
0518-0042	2018-06-26 16:30:00	0
0518-0042	2018-06-26 16:45:00	0
0518-0042	2018-06-26 17:00:00	0
0518-0042	2018-06-26 17:15:00	0
0518-0042	2018-06-26 17:30:00	0
0518-0042	2018-06-26 17:45:00	0
0518-0042	2018-06-26 18:00:00	0
0518-0042	2018-06-26 18:15:00	0
0518-0042	2018-06-26 18:30:00	0
0518-0042	2018-06-26 18:45:00	0
0518-0042	2018-06-26 19:00:00	0
0518-0042	2018-06-26 19:15:00	0
0518-0042	2018-06-26 19:30:00	0
0518-0042	2018-06-26 19:45:00	0
0518-0042	2018-06-26 20:00:00	0
0518-0042	2018-06-26 20:15:00	0
0518-0042	2018-06-26 20:30:00	0
0518-0042	2018-06-26 20:45:00	0
0518-0042	2018-06-26 21:00:00	0
0518-0042	2018-06-26 21:15:00	0
0518-0042	2018-06-26 21:30:00	0
0518-0042	2018-06-26 21:45:00	0
0518-0042	2018-06-26 22:00:00	0
0518-0042	2018-06-26 22:15:00	0
0518-0042	2018-06-26 22:30:00	0
0518-0042	2018-06-26 22:45:00	0
0518-0042	2018-06-26 23:00:00	0
0518-0042	2018-06-26 23:15:00	0
0518-0042	2018-06-26 23:30:00	0
0518-0042	2018-06-26 23:45:00	0
