## Supplementary Data 2 for "Digital phenotyping by consumer wearables identifies sleep-associated markers of cardiovascular disease risk and biological aging": ActivityTable_0518-0060-NHC.tsv

0518-0060	2018-05-23 00:00:00	0
0518-0060	2018-05-23 00:15:00	0
0518-0060	2018-05-23 00:30:00	0
0518-0060	2018-05-23 00:45:00	0
0518-0060	2018-05-23 01:00:00	0
0518-0060	2018-05-23 01:15:00	0
0518-0060	2018-05-23 01:30:00	0
0518-0060	2018-05-23 01:45:00	0
0518-0060	2018-05-23 02:00:00	0
0518-0060	2018-05-23 02:15:00	0
0518-0060	2018-05-23 02:30:00	0
0518-0060	2018-05-23 02:45:00	0
0518-0060	2018-05-23 03:00:00	0
0518-0060	2018-05-23 03:15:00	0
0518-0060	2018-05-23 03:30:00	0
0518-0060	2018-05-23 03:45:00	0
0518-0060	2018-05-23 04:00:00	0
0518-0060	2018-05-23 04:15:00	0
0518-0060	2018-05-23 04:30:00	0
0518-0060	2018-05-23 04:45:00	0
0518-0060	2018-05-23 05:00:00	0
0518-0060	2018-05-23 05:15:00	0
0518-0060	2018-05-23 05:30:00	0
0518-0060	2018-05-23 05:45:00	0
0518-0060	2018-05-23 06:00:00	0
0518-0060	2018-05-23 06:15:00	0
0518-0060	2018-05-23 06:30:00	0
0518-0060	2018-05-23 06:45:00	0
0518-0060	2018-05-23 07:00:00	0
0518-0060	2018-05-23 07:15:00	0
0518-0060	2018-05-23 07:30:00	0
0518-0060	2018-05-23 07:45:00	0
0518-0060	2018-05-23 08:00:00	0
0518-0060	2018-05-23 08:15:00	0
0518-0060	2018-05-23 08:30:00	0
0518-0060	2018-05-23 08:45:00	0
0518-0060	2018-05-23 09:00:00	0
0518-0060	2018-05-23 09:15:00	0
0518-0060	2018-05-23 09:30:00	0
0518-0060	2018-05-23 09:45:00	0
0518-0060	2018-05-23 10:00:00	0
0518-0060	2018-05-23 10:15:00	0
0518-0060	2018-05-23 10:30:00	0
0518-0060	2018-05-23 10:45:00	0
0518-0060	2018-05-23 11:00:00	0
0518-0060	2018-05-23 11:15:00	0
0518-0060	2018-05-23 11:30:00	0
0518-0060	2018-05-23 11:45:00	0
0518-0060	2018-05-23 12:00:00	0
0518-0060	2018-05-23 12:15:00	0
0518-0060	2018-05-23 12:30:00	0
0518-0060	2018-05-23 12:45:00	0
0518-0060	2018-05-23 13:00:00	0
0518-0060	2018-05-23 13:15:00	0
0518-0060	2018-05-23 13:30:00	0
0518-0060	2018-05-23 13:45:00	0
0518-0060	2018-05-23 14:00:00	0
0518-0060	2018-05-23 14:15:00	0
0518-0060	2018-05-23 14:30:00	0
0518-0060	2018-05-23 14:45:00	0
0518-0060	2018-05-23 15:00:00	0
0518-0060	2018-05-23 15:15:00	0
0518-0060	2018-05-23 15:30:00	0
0518-0060	2018-05-23 15:45:00	0
0518-0060	2018-05-23 16:00:00	0
0518-0060	2018-05-23 16:15:00	0
0518-0060	2018-05-23 16:30:00	0
0518-0060	2018-05-23 16:45:00	0
0518-0060	2018-05-23 17:00:00	0
0518-0060	2018-05-23 17:15:00	0
0518-0060	2018-05-23 17:30:00	0
0518-0060	2018-05-23 17:45:00	0
0518-0060	2018-05-23 18:00:00	0
0518-0060	2018-05-23 18:15:00	0
0518-0060	2018-05-23 18:30:00	0
0518-0060	2018-05-23 18:45:00	0
0518-0060	2018-05-23 19:00:00	0
0518-0060	2018-05-23 19:15:00	0
0518-0060	2018-05-23 19:30:00	0
0518-0060	2018-05-23 19:45:00	0
0518-0060	2018-05-23 20:00:00	0
0518-0060	2018-05-23 20:15:00	0
0518-0060	2018-05-23 20:30:00	0
0518-0060	2018-05-23 20:45:00	0
0518-0060	2018-05-23 21:00:00	0
0518-0060	2018-05-23 21:15:00	0
0518-0060	2018-05-23 21:30:00	0
0518-0060	2018-05-23 21:45:00	0
0518-0060	2018-05-23 22:00:00	0
0518-0060	2018-05-23 22:15:00	0
0518-0060	2018-05-23 22:30:00	0
0518-0060	2018-05-23 22:45:00	0
0518-0060	2018-05-23 23:00:00	0
0518-0060	2018-05-23 23:15:00	0
0518-0060	2018-05-23 23:30:00	0
0518-0060	2018-05-23 23:45:00	0
0518-0060	2018-05-24 00:00:00	0
0518-0060	2018-05-24 00:15:00	0
0518-0060	2018-05-24 00:30:00	0
0518-0060	2018-05-24 00:45:00	0
0518-0060	2018-05-24 01:00:00	0
0518-0060	2018-05-24 01:15:00	0
0518-0060	2018-05-24 01:30:00	0
0518-0060	2018-05-24 01:45:00	0
0518-0060	2018-05-24 02:00:00	0
0518-0060	2018-05-24 02:15:00	0
0518-0060	2018-05-24 02:30:00	0
0518-0060	2018-05-24 02:45:00	0
0518-0060	2018-05-24 03:00:00	0
0518-0060	2018-05-24 03:15:00	0
0518-0060	2018-05-24 03:30:00	0
0518-0060	2018-05-24 03:45:00	0
0518-0060	2018-05-24 04:00:00	0
0518-0060	2018-05-24 04:15:00	0
0518-0060	2018-05-24 04:30:00	0
0518-0060	2018-05-24 04:45:00	0
0518-0060	2018-05-24 05:00:00	0
0518-0060	2018-05-24 05:15:00	0
0518-0060	2018-05-24 05:30:00	0
0518-0060	2018-05-24 05:45:00	0
0518-0060	2018-05-24 06:00:00	0
0518-0060	2018-05-24 06:15:00	0
0518-0060	2018-05-24 06:30:00	0
0518-0060	2018-05-24 06:45:00	0
0518-0060	2018-05-24 07:00:00	0
0518-0060	2018-05-24 07:15:00	0
0518-0060	2018-05-24 07:30:00	0
0518-0060	2018-05-24 07:45:00	0
0518-0060	2018-05-24 08:00:00	0
0518-0060	2018-05-24 08:15:00	7
0518-0060	2018-05-24 08:30:00	56
0518-0060	2018-05-24 08:45:00	26
0518-0060	2018-05-24 09:00:00	269
0518-0060	2018-05-24 09:15:00	11
0518-0060	2018-05-24 09:30:00	176
0518-0060	2018-05-24 09:45:00	0
0518-0060	2018-05-24 10:00:00	27
0518-0060	2018-05-24 10:15:00	0
0518-0060	2018-05-24 10:30:00	20
0518-0060	2018-05-24 10:45:00	90
0518-0060	2018-05-24 11:00:00	0
0518-0060	2018-05-24 11:15:00	9
0518-0060	2018-05-24 11:30:00	26
0518-0060	2018-05-24 11:45:00	336
0518-0060	2018-05-24 12:00:00	50
0518-0060	2018-05-24 12:15:00	71
0518-0060	2018-05-24 12:30:00	18
0518-0060	2018-05-24 12:45:00	30
0518-0060	2018-05-24 13:00:00	0
0518-0060	2018-05-24 13:15:00	7
0518-0060	2018-05-24 13:30:00	43
0518-0060	2018-05-24 13:45:00	185
0518-0060	2018-05-24 14:00:00	37
0518-0060	2018-05-24 14:15:00	115
0518-0060	2018-05-24 14:30:00	991
0518-0060	2018-05-24 14:45:00	14
0518-0060	2018-05-24 15:00:00	0
0518-0060	2018-05-24 15:15:00	0
0518-0060	2018-05-24 15:30:00	20
0518-0060	2018-05-24 15:45:00	469
0518-0060	2018-05-24 16:00:00	97
0518-0060	2018-05-24 16:15:00	0
0518-0060	2018-05-24 16:30:00	0
0518-0060	2018-05-24 16:45:00	0
0518-0060	2018-05-24 17:00:00	0
0518-0060	2018-05-24 17:15:00	0
0518-0060	2018-05-24 17:30:00	0
0518-0060	2018-05-24 17:45:00	16
0518-0060	2018-05-24 18:00:00	82
0518-0060	2018-05-24 18:15:00	884
0518-0060	2018-05-24 18:30:00	473
0518-0060	2018-05-24 18:45:00	0
0518-0060	2018-05-24 19:00:00	36
0518-0060	2018-05-24 19:15:00	0
0518-0060	2018-05-24 19:30:00	927
0518-0060	2018-05-24 19:45:00	431
0518-0060	2018-05-24 20:00:00	0
0518-0060	2018-05-24 20:15:00	0
0518-0060	2018-05-24 20:30:00	0
0518-0060	2018-05-24 20:45:00	0
0518-0060	2018-05-24 21:00:00	0
0518-0060	2018-05-24 21:15:00	0
0518-0060	2018-05-24 21:30:00	144
0518-0060	2018-05-24 21:45:00	0
0518-0060	2018-05-24 22:00:00	65
0518-0060	2018-05-24 22:15:00	7
0518-0060	2018-05-24 22:30:00	0
0518-0060	2018-05-24 22:45:00	60
0518-0060	2018-05-24 23:00:00	0
0518-0060	2018-05-24 23:15:00	0
0518-0060	2018-05-24 23:30:00	0
0518-0060	2018-05-24 23:45:00	0
0518-0060	2018-05-25 00:00:00	0
0518-0060	2018-05-25 00:15:00	0
0518-0060	2018-05-25 00:30:00	0
0518-0060	2018-05-25 00:45:00	0
0518-0060	2018-05-25 01:00:00	0
0518-0060	2018-05-25 01:15:00	46
0518-0060	2018-05-25 01:30:00	0
0518-0060	2018-05-25 01:45:00	0
0518-0060	2018-05-25 02:00:00	0
0518-0060	2018-05-25 02:15:00	0
0518-0060	2018-05-25 02:30:00	52
0518-0060	2018-05-25 02:45:00	22
0518-0060	2018-05-25 03:00:00	0
0518-0060	2018-05-25 03:15:00	0
0518-0060	2018-05-25 03:30:00	26
0518-0060	2018-05-25 03:45:00	0
0518-0060	2018-05-25 04:00:00	0
0518-0060	2018-05-25 04:15:00	0
0518-0060	2018-05-25 04:30:00	0
0518-0060	2018-05-25 04:45:00	48
0518-0060	2018-05-25 05:00:00	0
0518-0060	2018-05-25 05:15:00	0
0518-0060	2018-05-25 05:30:00	0
0518-0060	2018-05-25 05:45:00	0
0518-0060	2018-05-25 06:00:00	0
0518-0060	2018-05-25 06:15:00	61
0518-0060	2018-05-25 06:30:00	0
0518-0060	2018-05-25 06:45:00	0
0518-0060	2018-05-25 07:00:00	0
0518-0060	2018-05-25 07:15:00	60
0518-0060	2018-05-25 07:30:00	40
0518-0060	2018-05-25 07:45:00	0
0518-0060	2018-05-25 08:00:00	189
0518-0060	2018-05-25 08:15:00	60
0518-0060	2018-05-25 08:30:00	35
0518-0060	2018-05-25 08:45:00	0
0518-0060	2018-05-25 09:00:00	77
0518-0060	2018-05-25 09:15:00	85
0518-0060	2018-05-25 09:30:00	0
0518-0060	2018-05-25 09:45:00	54
0518-0060	2018-05-25 10:00:00	0
0518-0060	2018-05-25 10:15:00	0
0518-0060	2018-05-25 10:30:00	0
0518-0060	2018-05-25 10:45:00	280
0518-0060	2018-05-25 11:00:00	179
0518-0060	2018-05-25 11:15:00	0
0518-0060	2018-05-25 11:30:00	94
0518-0060	2018-05-25 11:45:00	309
0518-0060	2018-05-25 12:00:00	193
0518-0060	2018-05-25 12:15:00	255
0518-0060	2018-05-25 12:30:00	198
0518-0060	2018-05-25 12:45:00	71
0518-0060	2018-05-25 13:00:00	0
0518-0060	2018-05-25 13:15:00	152
0518-0060	2018-05-25 13:30:00	0
0518-0060	2018-05-25 13:45:00	9
0518-0060	2018-05-25 14:00:00	88
0518-0060	2018-05-25 14:15:00	142
0518-0060	2018-05-25 14:30:00	0
0518-0060	2018-05-25 14:45:00	18
0518-0060	2018-05-25 15:00:00	0
0518-0060	2018-05-25 15:15:00	20
0518-0060	2018-05-25 15:30:00	208
0518-0060	2018-05-25 15:45:00	0
0518-0060	2018-05-25 16:00:00	0
0518-0060	2018-05-25 16:15:00	0
0518-0060	2018-05-25 16:30:00	0
0518-0060	2018-05-25 16:45:00	0
0518-0060	2018-05-25 17:00:00	0
0518-0060	2018-05-25 17:15:00	964
0518-0060	2018-05-25 17:30:00	710
0518-0060	2018-05-25 17:45:00	520
0518-0060	2018-05-25 18:00:00	247
0518-0060	2018-05-25 18:15:00	52
0518-0060	2018-05-25 18:30:00	677
0518-0060	2018-05-25 18:45:00	653
0518-0060	2018-05-25 19:00:00	20
0518-0060	2018-05-25 19:15:00	0
0518-0060	2018-05-25 19:30:00	0
0518-0060	2018-05-25 19:45:00	0
0518-0060	2018-05-25 20:00:00	0
0518-0060	2018-05-25 20:15:00	0
0518-0060	2018-05-25 20:30:00	65
0518-0060	2018-05-25 20:45:00	0
0518-0060	2018-05-25 21:00:00	97
0518-0060	2018-05-25 21:15:00	16
0518-0060	2018-05-25 21:30:00	0
0518-0060	2018-05-25 21:45:00	0
0518-0060	2018-05-25 22:00:00	24
0518-0060	2018-05-25 22:15:00	84
0518-0060	2018-05-25 22:30:00	0
0518-0060	2018-05-25 22:45:00	0
0518-0060	2018-05-25 23:00:00	54
0518-0060	2018-05-25 23:15:00	0
0518-0060	2018-05-25 23:30:00	0
0518-0060	2018-05-25 23:45:00	38
0518-0060	2018-05-26 00:00:00	0
0518-0060	2018-05-26 00:15:00	0
0518-0060	2018-05-26 00:30:00	0
0518-0060	2018-05-26 00:45:00	0
0518-0060	2018-05-26 01:00:00	0
0518-0060	2018-05-26 01:15:00	0
0518-0060	2018-05-26 01:30:00	38
0518-0060	2018-05-26 01:45:00	0
0518-0060	2018-05-26 02:00:00	0
0518-0060	2018-05-26 02:15:00	0
0518-0060	2018-05-26 02:30:00	0
0518-0060	2018-05-26 02:45:00	21
0518-0060	2018-05-26 03:00:00	52
0518-0060	2018-05-26 03:15:00	0
0518-0060	2018-05-26 03:30:00	0
0518-0060	2018-05-26 03:45:00	0
0518-0060	2018-05-26 04:00:00	0
0518-0060	2018-05-26 04:15:00	50
0518-0060	2018-05-26 04:30:00	0
0518-0060	2018-05-26 04:45:00	4
0518-0060	2018-05-26 05:00:00	7
0518-0060	2018-05-26 05:15:00	0
0518-0060	2018-05-26 05:30:00	0
0518-0060	2018-05-26 05:45:00	0
0518-0060	2018-05-26 06:00:00	0
0518-0060	2018-05-26 06:15:00	11
0518-0060	2018-05-26 06:30:00	50
0518-0060	2018-05-26 06:45:00	0
0518-0060	2018-05-26 07:00:00	58
0518-0060	2018-05-26 07:15:00	27
0518-0060	2018-05-26 07:30:00	0
0518-0060	2018-05-26 07:45:00	25
0518-0060	2018-05-26 08:00:00	27
0518-0060	2018-05-26 08:15:00	0
0518-0060	2018-05-26 08:30:00	118
0518-0060	2018-05-26 08:45:00	127
0518-0060	2018-05-26 09:00:00	280
0518-0060	2018-05-26 09:15:00	473
0518-0060	2018-05-26 09:30:00	666
0518-0060	2018-05-26 09:45:00	195
0518-0060	2018-05-26 10:00:00	21
0518-0060	2018-05-26 10:15:00	436
0518-0060	2018-05-26 10:30:00	0
0518-0060	2018-05-26 10:45:00	461
0518-0060	2018-05-26 11:00:00	926
0518-0060	2018-05-26 11:15:00	2390
0518-0060	2018-05-26 11:30:00	705
0518-0060	2018-05-26 11:45:00	0
0518-0060	2018-05-26 12:00:00	21
0518-0060	2018-05-26 12:15:00	177
0518-0060	2018-05-26 12:30:00	314
0518-0060	2018-05-26 12:45:00	35
0518-0060	2018-05-26 13:00:00	344
0518-0060	2018-05-26 13:15:00	36
0518-0060	2018-05-26 13:30:00	0
0518-0060	2018-05-26 13:45:00	63
0518-0060	2018-05-26 14:00:00	309
0518-0060	2018-05-26 14:15:00	217
0518-0060	2018-05-26 14:30:00	2
0518-0060	2018-05-26 14:45:00	287
0518-0060	2018-05-26 15:00:00	8
0518-0060	2018-05-26 15:15:00	0
0518-0060	2018-05-26 15:30:00	0
0518-0060	2018-05-26 15:45:00	0
0518-0060	2018-05-26 16:00:00	0
0518-0060	2018-05-26 16:15:00	0
0518-0060	2018-05-26 16:30:00	0
0518-0060	2018-05-26 16:45:00	0
0518-0060	2018-05-26 17:00:00	0
0518-0060	2018-05-26 17:15:00	0
0518-0060	2018-05-26 17:30:00	118
0518-0060	2018-05-26 17:45:00	339
0518-0060	2018-05-26 18:00:00	1456
0518-0060	2018-05-26 18:15:00	1097
0518-0060	2018-05-26 18:30:00	1114
0518-0060	2018-05-26 18:45:00	108
0518-0060	2018-05-26 19:00:00	0
0518-0060	2018-05-26 19:15:00	169
0518-0060	2018-05-26 19:30:00	231
0518-0060	2018-05-26 19:45:00	62
0518-0060	2018-05-26 20:00:00	0
0518-0060	2018-05-26 20:15:00	322
0518-0060	2018-05-26 20:30:00	55
0518-0060	2018-05-26 20:45:00	14
0518-0060	2018-05-26 21:00:00	38
0518-0060	2018-05-26 21:15:00	42
0518-0060	2018-05-26 21:30:00	30
0518-0060	2018-05-26 21:45:00	17
0518-0060	2018-05-26 22:00:00	156
0518-0060	2018-05-26 22:15:00	254
0518-0060	2018-05-26 22:30:00	11
0518-0060	2018-05-26 22:45:00	392
0518-0060	2018-05-26 23:00:00	22
0518-0060	2018-05-26 23:15:00	0
0518-0060	2018-05-26 23:30:00	0
0518-0060	2018-05-26 23:45:00	0
0518-0060	2018-05-27 00:00:00	0
0518-0060	2018-05-27 00:15:00	0
0518-0060	2018-05-27 00:30:00	0
0518-0060	2018-05-27 00:45:00	0
0518-0060	2018-05-27 01:00:00	0
0518-0060	2018-05-27 01:15:00	43
0518-0060	2018-05-27 01:30:00	0
0518-0060	2018-05-27 01:45:00	0
0518-0060	2018-05-27 02:00:00	0
0518-0060	2018-05-27 02:15:00	6
0518-0060	2018-05-27 02:30:00	0
0518-0060	2018-05-27 02:45:00	32
0518-0060	2018-05-27 03:00:00	8
0518-0060	2018-05-27 03:15:00	0
0518-0060	2018-05-27 03:30:00	11
0518-0060	2018-05-27 03:45:00	0
0518-0060	2018-05-27 04:00:00	48
0518-0060	2018-05-27 04:15:00	5
0518-0060	2018-05-27 04:30:00	0
0518-0060	2018-05-27 04:45:00	22
0518-0060	2018-05-27 05:00:00	0
0518-0060	2018-05-27 05:15:00	0
0518-0060	2018-05-27 05:30:00	7
0518-0060	2018-05-27 05:45:00	51
0518-0060	2018-05-27 06:00:00	0
0518-0060	2018-05-27 06:15:00	0
0518-0060	2018-05-27 06:30:00	0
0518-0060	2018-05-27 06:45:00	0
0518-0060	2018-05-27 07:00:00	0
0518-0060	2018-05-27 07:15:00	8
0518-0060	2018-05-27 07:30:00	65
0518-0060	2018-05-27 07:45:00	32
0518-0060	2018-05-27 08:00:00	375
0518-0060	2018-05-27 08:15:00	462
0518-0060	2018-05-27 08:30:00	45
0518-0060	2018-05-27 08:45:00	86
0518-0060	2018-05-27 09:00:00	0
0518-0060	2018-05-27 09:15:00	186
0518-0060	2018-05-27 09:30:00	14
0518-0060	2018-05-27 09:45:00	68
0518-0060	2018-05-27 10:00:00	312
0518-0060	2018-05-27 10:15:00	203
0518-0060	2018-05-27 10:30:00	579
0518-0060	2018-05-27 10:45:00	44
0518-0060	2018-05-27 11:00:00	12
0518-0060	2018-05-27 11:15:00	0
0518-0060	2018-05-27 11:30:00	15
0518-0060	2018-05-27 11:45:00	369
0518-0060	2018-05-27 12:00:00	163
0518-0060	2018-05-27 12:15:00	91
0518-0060	2018-05-27 12:30:00	70
0518-0060	2018-05-27 12:45:00	163
0518-0060	2018-05-27 13:00:00	82
0518-0060	2018-05-27 13:15:00	11
0518-0060	2018-05-27 13:30:00	7
0518-0060	2018-05-27 13:45:00	7
0518-0060	2018-05-27 14:00:00	0
0518-0060	2018-05-27 14:15:00	135
0518-0060	2018-05-27 14:30:00	161
0518-0060	2018-05-27 14:45:00	386
0518-0060	2018-05-27 15:00:00	713
0518-0060	2018-05-27 15:15:00	88
0518-0060	2018-05-27 15:30:00	605
0518-0060	2018-05-27 15:45:00	32
0518-0060	2018-05-27 16:00:00	473
0518-0060	2018-05-27 16:15:00	9
0518-0060	2018-05-27 16:30:00	0
0518-0060	2018-05-27 16:45:00	0
0518-0060	2018-05-27 17:00:00	0
0518-0060	2018-05-27 17:15:00	0
0518-0060	2018-05-27 17:30:00	0
0518-0060	2018-05-27 17:45:00	0
0518-0060	2018-05-27 18:00:00	0
0518-0060	2018-05-27 18:15:00	0
0518-0060	2018-05-27 18:30:00	0
0518-0060	2018-05-27 18:45:00	0
0518-0060	2018-05-27 19:00:00	0
0518-0060	2018-05-27 19:15:00	0
0518-0060	2018-05-27 19:30:00	0
0518-0060	2018-05-27 19:45:00	0
0518-0060	2018-05-27 20:00:00	231
0518-0060	2018-05-27 20:15:00	0
0518-0060	2018-05-27 20:30:00	0
0518-0060	2018-05-27 20:45:00	342
0518-0060	2018-05-27 21:00:00	66
0518-0060	2018-05-27 21:15:00	235
0518-0060	2018-05-27 21:30:00	34
0518-0060	2018-05-27 21:45:00	0
0518-0060	2018-05-27 22:00:00	0
0518-0060	2018-05-27 22:15:00	6
0518-0060	2018-05-27 22:30:00	14
0518-0060	2018-05-27 22:45:00	0
0518-0060	2018-05-27 23:00:00	0
0518-0060	2018-05-27 23:15:00	0
0518-0060	2018-05-27 23:30:00	0
0518-0060	2018-05-27 23:45:00	49
0518-0060	2018-05-28 00:00:00	0
0518-0060	2018-05-28 00:15:00	0
0518-0060	2018-05-28 00:30:00	0
0518-0060	2018-05-28 00:45:00	0
0518-0060	2018-05-28 01:00:00	0
0518-0060	2018-05-28 01:15:00	0
0518-0060	2018-05-28 01:30:00	0
0518-0060	2018-05-28 01:45:00	0
0518-0060	2018-05-28 02:00:00	58
0518-0060	2018-05-28 02:15:00	0
0518-0060	2018-05-28 02:30:00	53
0518-0060	2018-05-28 02:45:00	0
0518-0060	2018-05-28 03:00:00	0
0518-0060	2018-05-28 03:15:00	0
0518-0060	2018-05-28 03:30:00	0
0518-0060	2018-05-28 03:45:00	0
0518-0060	2018-05-28 04:00:00	64
0518-0060	2018-05-28 04:15:00	0
0518-0060	2018-05-28 04:30:00	19
0518-0060	2018-05-28 04:45:00	0
0518-0060	2018-05-28 05:00:00	0
0518-0060	2018-05-28 05:15:00	0
0518-0060	2018-05-28 05:30:00	0
0518-0060	2018-05-28 05:45:00	67
0518-0060	2018-05-28 06:00:00	0
0518-0060	2018-05-28 06:15:00	0
0518-0060	2018-05-28 06:30:00	0
0518-0060	2018-05-28 06:45:00	0
0518-0060	2018-05-28 07:00:00	0
0518-0060	2018-05-28 07:15:00	5
0518-0060	2018-05-28 07:30:00	0
0518-0060	2018-05-28 07:45:00	0
0518-0060	2018-05-28 08:00:00	54
0518-0060	2018-05-28 08:15:00	0
0518-0060	2018-05-28 08:30:00	46
0518-0060	2018-05-28 08:45:00	6
0518-0060	2018-05-28 09:00:00	0
0518-0060	2018-05-28 09:15:00	203
0518-0060	2018-05-28 09:30:00	84
0518-0060	2018-05-28 09:45:00	0
0518-0060	2018-05-28 10:00:00	38
0518-0060	2018-05-28 10:15:00	76
0518-0060	2018-05-28 10:30:00	116
0518-0060	2018-05-28 10:45:00	0
0518-0060	2018-05-28 11:00:00	131
0518-0060	2018-05-28 11:15:00	215
0518-0060	2018-05-28 11:30:00	531
0518-0060	2018-05-28 11:45:00	283
0518-0060	2018-05-28 12:00:00	15
0518-0060	2018-05-28 12:15:00	107
0518-0060	2018-05-28 12:30:00	397
0518-0060	2018-05-28 12:45:00	317
0518-0060	2018-05-28 13:00:00	188
0518-0060	2018-05-28 13:15:00	322
0518-0060	2018-05-28 13:30:00	0
0518-0060	2018-05-28 13:45:00	280
0518-0060	2018-05-28 14:00:00	381
0518-0060	2018-05-28 14:15:00	24
0518-0060	2018-05-28 14:30:00	0
0518-0060	2018-05-28 14:45:00	157
0518-0060	2018-05-28 15:00:00	20
0518-0060	2018-05-28 15:15:00	0
0518-0060	2018-05-28 15:30:00	0
0518-0060	2018-05-28 15:45:00	110
0518-0060	2018-05-28 16:00:00	59
0518-0060	2018-05-28 16:15:00	152
0518-0060	2018-05-28 16:30:00	126
0518-0060	2018-05-28 16:45:00	603
0518-0060	2018-05-28 17:00:00	694
0518-0060	2018-05-28 17:15:00	724
0518-0060	2018-05-28 17:30:00	0
0518-0060	2018-05-28 17:45:00	11
0518-0060	2018-05-28 18:00:00	172
0518-0060	2018-05-28 18:15:00	0
0518-0060	2018-05-28 18:30:00	0
0518-0060	2018-05-28 18:45:00	0
0518-0060	2018-05-28 19:00:00	149
0518-0060	2018-05-28 19:15:00	75
0518-0060	2018-05-28 19:30:00	0
0518-0060	2018-05-28 19:45:00	0
0518-0060	2018-05-28 20:00:00	0
0518-0060	2018-05-28 20:15:00	0
0518-0060	2018-05-28 20:30:00	0
0518-0060	2018-05-28 20:45:00	0
0518-0060	2018-05-28 21:00:00	0
0518-0060	2018-05-28 21:15:00	0
0518-0060	2018-05-28 21:30:00	0
0518-0060	2018-05-28 21:45:00	0
0518-0060	2018-05-28 22:00:00	0
0518-0060	2018-05-28 22:15:00	0
0518-0060	2018-05-28 22:30:00	0
0518-0060	2018-05-28 22:45:00	0
0518-0060	2018-05-28 23:00:00	0
0518-0060	2018-05-28 23:15:00	0
0518-0060	2018-05-28 23:30:00	0
0518-0060	2018-05-28 23:45:00	0
