## Supplementary Data 2 for "Digital phenotyping by consumer wearables identifies sleep-associated markers of cardiovascular disease risk and biological aging": ActivityTable_0518-0080-NHC.tsv

0518-0080	2018-05-28 00:00:00	0
0518-0080	2018-05-28 00:15:00	0
0518-0080	2018-05-28 00:30:00	0
0518-0080	2018-05-28 00:45:00	0
0518-0080	2018-05-28 01:00:00	0
0518-0080	2018-05-28 01:15:00	0
0518-0080	2018-05-28 01:30:00	0
0518-0080	2018-05-28 01:45:00	0
0518-0080	2018-05-28 02:00:00	0
0518-0080	2018-05-28 02:15:00	0
0518-0080	2018-05-28 02:30:00	0
0518-0080	2018-05-28 02:45:00	0
0518-0080	2018-05-28 03:00:00	0
0518-0080	2018-05-28 03:15:00	0
0518-0080	2018-05-28 03:30:00	0
0518-0080	2018-05-28 03:45:00	0
0518-0080	2018-05-28 04:00:00	0
0518-0080	2018-05-28 04:15:00	0
0518-0080	2018-05-28 04:30:00	0
0518-0080	2018-05-28 04:45:00	0
0518-0080	2018-05-28 05:00:00	0
0518-0080	2018-05-28 05:15:00	0
0518-0080	2018-05-28 05:30:00	0
0518-0080	2018-05-28 05:45:00	0
0518-0080	2018-05-28 06:00:00	0
0518-0080	2018-05-28 06:15:00	0
0518-0080	2018-05-28 06:30:00	0
0518-0080	2018-05-28 06:45:00	0
0518-0080	2018-05-28 07:00:00	0
0518-0080	2018-05-28 07:15:00	0
0518-0080	2018-05-28 07:30:00	0
0518-0080	2018-05-28 07:45:00	0
0518-0080	2018-05-28 08:00:00	0
0518-0080	2018-05-28 08:15:00	0
0518-0080	2018-05-28 08:30:00	0
0518-0080	2018-05-28 08:45:00	0
0518-0080	2018-05-28 09:00:00	0
0518-0080	2018-05-28 09:15:00	0
0518-0080	2018-05-28 09:30:00	0
0518-0080	2018-05-28 09:45:00	0
0518-0080	2018-05-28 10:00:00	0
0518-0080	2018-05-28 10:15:00	0
0518-0080	2018-05-28 10:30:00	0
0518-0080	2018-05-28 10:45:00	0
0518-0080	2018-05-28 11:00:00	0
0518-0080	2018-05-28 11:15:00	0
0518-0080	2018-05-28 11:30:00	0
0518-0080	2018-05-28 11:45:00	0
0518-0080	2018-05-28 12:00:00	0
0518-0080	2018-05-28 12:15:00	0
0518-0080	2018-05-28 12:30:00	0
0518-0080	2018-05-28 12:45:00	0
0518-0080	2018-05-28 13:00:00	0
0518-0080	2018-05-28 13:15:00	0
0518-0080	2018-05-28 13:30:00	0
0518-0080	2018-05-28 13:45:00	0
0518-0080	2018-05-28 14:00:00	0
0518-0080	2018-05-28 14:15:00	0
0518-0080	2018-05-28 14:30:00	0
0518-0080	2018-05-28 14:45:00	0
0518-0080	2018-05-28 15:00:00	0
0518-0080	2018-05-28 15:15:00	0
0518-0080	2018-05-28 15:30:00	0
0518-0080	2018-05-28 15:45:00	0
0518-0080	2018-05-28 16:00:00	0
0518-0080	2018-05-28 16:15:00	0
0518-0080	2018-05-28 16:30:00	0
0518-0080	2018-05-28 16:45:00	0
0518-0080	2018-05-28 17:00:00	0
0518-0080	2018-05-28 17:15:00	0
0518-0080	2018-05-28 17:30:00	0
0518-0080	2018-05-28 17:45:00	0
0518-0080	2018-05-28 18:00:00	0
0518-0080	2018-05-28 18:15:00	0
0518-0080	2018-05-28 18:30:00	0
0518-0080	2018-05-28 18:45:00	0
0518-0080	2018-05-28 19:00:00	0
0518-0080	2018-05-28 19:15:00	0
0518-0080	2018-05-28 19:30:00	0
0518-0080	2018-05-28 19:45:00	0
0518-0080	2018-05-28 20:00:00	0
0518-0080	2018-05-28 20:15:00	0
0518-0080	2018-05-28 20:30:00	0
0518-0080	2018-05-28 20:45:00	0
0518-0080	2018-05-28 21:00:00	0
0518-0080	2018-05-28 21:15:00	0
0518-0080	2018-05-28 21:30:00	0
0518-0080	2018-05-28 21:45:00	0
0518-0080	2018-05-28 22:00:00	0
0518-0080	2018-05-28 22:15:00	0
0518-0080	2018-05-28 22:30:00	0
0518-0080	2018-05-28 22:45:00	0
0518-0080	2018-05-28 23:00:00	0
0518-0080	2018-05-28 23:15:00	0
0518-0080	2018-05-28 23:30:00	0
0518-0080	2018-05-28 23:45:00	0
0518-0080	2018-05-29 00:00:00	0
0518-0080	2018-05-29 00:15:00	0
0518-0080	2018-05-29 00:30:00	0
0518-0080	2018-05-29 00:45:00	0
0518-0080	2018-05-29 01:00:00	0
0518-0080	2018-05-29 01:15:00	0
0518-0080	2018-05-29 01:30:00	0
0518-0080	2018-05-29 01:45:00	0
0518-0080	2018-05-29 02:00:00	0
0518-0080	2018-05-29 02:15:00	0
0518-0080	2018-05-29 02:30:00	0
0518-0080	2018-05-29 02:45:00	0
0518-0080	2018-05-29 03:00:00	0
0518-0080	2018-05-29 03:15:00	0
0518-0080	2018-05-29 03:30:00	0
0518-0080	2018-05-29 03:45:00	0
0518-0080	2018-05-29 04:00:00	0
0518-0080	2018-05-29 04:15:00	0
0518-0080	2018-05-29 04:30:00	0
0518-0080	2018-05-29 04:45:00	0
0518-0080	2018-05-29 05:00:00	0
0518-0080	2018-05-29 05:15:00	0
0518-0080	2018-05-29 05:30:00	0
0518-0080	2018-05-29 05:45:00	0
0518-0080	2018-05-29 06:00:00	0
0518-0080	2018-05-29 06:15:00	0
0518-0080	2018-05-29 06:30:00	0
0518-0080	2018-05-29 06:45:00	0
0518-0080	2018-05-29 07:00:00	0
0518-0080	2018-05-29 07:15:00	0
0518-0080	2018-05-29 07:30:00	0
0518-0080	2018-05-29 07:45:00	0
0518-0080	2018-05-29 08:00:00	0
0518-0080	2018-05-29 08:15:00	0
0518-0080	2018-05-29 08:30:00	0
0518-0080	2018-05-29 08:45:00	0
0518-0080	2018-05-29 09:00:00	0
0518-0080	2018-05-29 09:15:00	0
0518-0080	2018-05-29 09:30:00	0
0518-0080	2018-05-29 09:45:00	0
0518-0080	2018-05-29 10:00:00	0
0518-0080	2018-05-29 10:15:00	0
0518-0080	2018-05-29 10:30:00	0
0518-0080	2018-05-29 10:45:00	0
0518-0080	2018-05-29 11:00:00	0
0518-0080	2018-05-29 11:15:00	0
0518-0080	2018-05-29 11:30:00	0
0518-0080	2018-05-29 11:45:00	0
0518-0080	2018-05-29 12:00:00	0
0518-0080	2018-05-29 12:15:00	0
0518-0080	2018-05-29 12:30:00	0
0518-0080	2018-05-29 12:45:00	0
0518-0080	2018-05-29 13:00:00	0
0518-0080	2018-05-29 13:15:00	0
0518-0080	2018-05-29 13:30:00	0
0518-0080	2018-05-29 13:45:00	0
0518-0080	2018-05-29 14:00:00	0
0518-0080	2018-05-29 14:15:00	0
0518-0080	2018-05-29 14:30:00	0
0518-0080	2018-05-29 14:45:00	0
0518-0080	2018-05-29 15:00:00	0
0518-0080	2018-05-29 15:15:00	0
0518-0080	2018-05-29 15:30:00	0
0518-0080	2018-05-29 15:45:00	0
0518-0080	2018-05-29 16:00:00	0
0518-0080	2018-05-29 16:15:00	0
0518-0080	2018-05-29 16:30:00	0
0518-0080	2018-05-29 16:45:00	0
0518-0080	2018-05-29 17:00:00	0
0518-0080	2018-05-29 17:15:00	0
0518-0080	2018-05-29 17:30:00	0
0518-0080	2018-05-29 17:45:00	0
0518-0080	2018-05-29 18:00:00	0
0518-0080	2018-05-29 18:15:00	0
0518-0080	2018-05-29 18:30:00	0
0518-0080	2018-05-29 18:45:00	0
0518-0080	2018-05-29 19:00:00	0
0518-0080	2018-05-29 19:15:00	0
0518-0080	2018-05-29 19:30:00	0
0518-0080	2018-05-29 19:45:00	0
0518-0080	2018-05-29 20:00:00	0
0518-0080	2018-05-29 20:15:00	0
0518-0080	2018-05-29 20:30:00	0
0518-0080	2018-05-29 20:45:00	0
0518-0080	2018-05-29 21:00:00	0
0518-0080	2018-05-29 21:15:00	0
0518-0080	2018-05-29 21:30:00	0
0518-0080	2018-05-29 21:45:00	0
0518-0080	2018-05-29 22:00:00	0
0518-0080	2018-05-29 22:15:00	0
0518-0080	2018-05-29 22:30:00	0
0518-0080	2018-05-29 22:45:00	0
0518-0080	2018-05-29 23:00:00	0
0518-0080	2018-05-29 23:15:00	0
0518-0080	2018-05-29 23:30:00	0
0518-0080	2018-05-29 23:45:00	0
0518-0080	2018-05-30 00:00:00	0
0518-0080	2018-05-30 00:15:00	0
0518-0080	2018-05-30 00:30:00	0
0518-0080	2018-05-30 00:45:00	0
0518-0080	2018-05-30 01:00:00	0
0518-0080	2018-05-30 01:15:00	0
0518-0080	2018-05-30 01:30:00	0
0518-0080	2018-05-30 01:45:00	0
0518-0080	2018-05-30 02:00:00	0
0518-0080	2018-05-30 02:15:00	0
0518-0080	2018-05-30 02:30:00	0
0518-0080	2018-05-30 02:45:00	0
0518-0080	2018-05-30 03:00:00	0
0518-0080	2018-05-30 03:15:00	0
0518-0080	2018-05-30 03:30:00	0
0518-0080	2018-05-30 03:45:00	0
0518-0080	2018-05-30 04:00:00	0
0518-0080	2018-05-30 04:15:00	0
0518-0080	2018-05-30 04:30:00	0
0518-0080	2018-05-30 04:45:00	0
0518-0080	2018-05-30 05:00:00	0
0518-0080	2018-05-30 05:15:00	0
0518-0080	2018-05-30 05:30:00	0
0518-0080	2018-05-30 05:45:00	0
0518-0080	2018-05-30 06:00:00	0
0518-0080	2018-05-30 06:15:00	0
0518-0080	2018-05-30 06:30:00	0
0518-0080	2018-05-30 06:45:00	0
0518-0080	2018-05-30 07:00:00	0
0518-0080	2018-05-30 07:15:00	0
0518-0080	2018-05-30 07:30:00	0
0518-0080	2018-05-30 07:45:00	0
0518-0080	2018-05-30 08:00:00	0
0518-0080	2018-05-30 08:15:00	0
0518-0080	2018-05-30 08:30:00	76
0518-0080	2018-05-30 08:45:00	64
0518-0080	2018-05-30 09:00:00	41
0518-0080	2018-05-30 09:15:00	292
0518-0080	2018-05-30 09:30:00	127
0518-0080	2018-05-30 09:45:00	167
0518-0080	2018-05-30 10:00:00	197
0518-0080	2018-05-30 10:15:00	0
0518-0080	2018-05-30 10:30:00	24
0518-0080	2018-05-30 10:45:00	147
0518-0080	2018-05-30 11:00:00	230
0518-0080	2018-05-30 11:15:00	75
0518-0080	2018-05-30 11:30:00	321
0518-0080	2018-05-30 11:45:00	75
0518-0080	2018-05-30 12:00:00	15
0518-0080	2018-05-30 12:15:00	179
0518-0080	2018-05-30 12:30:00	15
0518-0080	2018-05-30 12:45:00	200
0518-0080	2018-05-30 13:00:00	61
0518-0080	2018-05-30 13:15:00	65
0518-0080	2018-05-30 13:30:00	358
0518-0080	2018-05-30 13:45:00	0
0518-0080	2018-05-30 14:00:00	313
0518-0080	2018-05-30 14:15:00	48
0518-0080	2018-05-30 14:30:00	263
0518-0080	2018-05-30 14:45:00	104
0518-0080	2018-05-30 15:00:00	86
0518-0080	2018-05-30 15:15:00	128
0518-0080	2018-05-30 15:30:00	182
0518-0080	2018-05-30 15:45:00	64
0518-0080	2018-05-30 16:00:00	0
0518-0080	2018-05-30 16:15:00	219
0518-0080	2018-05-30 16:30:00	368
0518-0080	2018-05-30 16:45:00	411
0518-0080	2018-05-30 17:00:00	645
0518-0080	2018-05-30 17:15:00	330
0518-0080	2018-05-30 17:30:00	30
0518-0080	2018-05-30 17:45:00	219
0518-0080	2018-05-30 18:00:00	32
0518-0080	2018-05-30 18:15:00	119
0518-0080	2018-05-30 18:30:00	260
0518-0080	2018-05-30 18:45:00	351
0518-0080	2018-05-30 19:00:00	47
0518-0080	2018-05-30 19:15:00	7
0518-0080	2018-05-30 19:30:00	61
0518-0080	2018-05-30 19:45:00	79
0518-0080	2018-05-30 20:00:00	30
0518-0080	2018-05-30 20:15:00	0
0518-0080	2018-05-30 20:30:00	13
0518-0080	2018-05-30 20:45:00	99
0518-0080	2018-05-30 21:00:00	7
0518-0080	2018-05-30 21:15:00	53
0518-0080	2018-05-30 21:30:00	371
0518-0080	2018-05-30 21:45:00	1170
0518-0080	2018-05-30 22:00:00	23
0518-0080	2018-05-30 22:15:00	0
0518-0080	2018-05-30 22:30:00	70
0518-0080	2018-05-30 22:45:00	686
0518-0080	2018-05-30 23:00:00	1193
0518-0080	2018-05-30 23:15:00	126
0518-0080	2018-05-30 23:30:00	28
0518-0080	2018-05-30 23:45:00	79
0518-0080	2018-05-31 00:00:00	66
0518-0080	2018-05-31 00:15:00	22
0518-0080	2018-05-31 00:30:00	0
0518-0080	2018-05-31 00:45:00	0
0518-0080	2018-05-31 01:00:00	0
0518-0080	2018-05-31 01:15:00	0
0518-0080	2018-05-31 01:30:00	21
0518-0080	2018-05-31 01:45:00	0
0518-0080	2018-05-31 02:00:00	0
0518-0080	2018-05-31 02:15:00	0
0518-0080	2018-05-31 02:30:00	0
0518-0080	2018-05-31 02:45:00	0
0518-0080	2018-05-31 03:00:00	0
0518-0080	2018-05-31 03:15:00	0
0518-0080	2018-05-31 03:30:00	0
0518-0080	2018-05-31 03:45:00	7
0518-0080	2018-05-31 04:00:00	0
0518-0080	2018-05-31 04:15:00	0
0518-0080	2018-05-31 04:30:00	0
0518-0080	2018-05-31 04:45:00	0
0518-0080	2018-05-31 05:00:00	0
0518-0080	2018-05-31 05:15:00	0
0518-0080	2018-05-31 05:30:00	0
0518-0080	2018-05-31 05:45:00	0
0518-0080	2018-05-31 06:00:00	0
0518-0080	2018-05-31 06:15:00	0
0518-0080	2018-05-31 06:30:00	0
0518-0080	2018-05-31 06:45:00	0
0518-0080	2018-05-31 07:00:00	7
0518-0080	2018-05-31 07:15:00	0
0518-0080	2018-05-31 07:30:00	0
0518-0080	2018-05-31 07:45:00	0
0518-0080	2018-05-31 08:00:00	0
0518-0080	2018-05-31 08:15:00	48
0518-0080	2018-05-31 08:30:00	19
0518-0080	2018-05-31 08:45:00	102
0518-0080	2018-05-31 09:00:00	218
0518-0080	2018-05-31 09:15:00	173
0518-0080	2018-05-31 09:30:00	99
0518-0080	2018-05-31 09:45:00	124
0518-0080	2018-05-31 10:00:00	112
0518-0080	2018-05-31 10:15:00	105
0518-0080	2018-05-31 10:30:00	23
0518-0080	2018-05-31 10:45:00	306
0518-0080	2018-05-31 11:00:00	15
0518-0080	2018-05-31 11:15:00	255
0518-0080	2018-05-31 11:30:00	513
0518-0080	2018-05-31 11:45:00	373
0518-0080	2018-05-31 12:00:00	0
0518-0080	2018-05-31 12:15:00	0
0518-0080	2018-05-31 12:30:00	164
0518-0080	2018-05-31 12:45:00	511
0518-0080	2018-05-31 13:00:00	367
0518-0080	2018-05-31 13:15:00	9
0518-0080	2018-05-31 13:30:00	6
0518-0080	2018-05-31 13:45:00	19
0518-0080	2018-05-31 14:00:00	260
0518-0080	2018-05-31 14:15:00	0
0518-0080	2018-05-31 14:30:00	345
0518-0080	2018-05-31 14:45:00	6
0518-0080	2018-05-31 15:00:00	193
0518-0080	2018-05-31 15:15:00	492
0518-0080	2018-05-31 15:30:00	206
0518-0080	2018-05-31 15:45:00	376
0518-0080	2018-05-31 16:00:00	679
0518-0080	2018-05-31 16:15:00	0
0518-0080	2018-05-31 16:30:00	180
0518-0080	2018-05-31 16:45:00	219
0518-0080	2018-05-31 17:00:00	180
0518-0080	2018-05-31 17:15:00	286
0518-0080	2018-05-31 17:30:00	161
0518-0080	2018-05-31 17:45:00	0
0518-0080	2018-05-31 18:00:00	0
0518-0080	2018-05-31 18:15:00	104
0518-0080	2018-05-31 18:30:00	195
0518-0080	2018-05-31 18:45:00	37
0518-0080	2018-05-31 19:00:00	30
0518-0080	2018-05-31 19:15:00	102
0518-0080	2018-05-31 19:30:00	0
0518-0080	2018-05-31 19:45:00	0
0518-0080	2018-05-31 20:00:00	0
0518-0080	2018-05-31 20:15:00	0
0518-0080	2018-05-31 20:30:00	0
0518-0080	2018-05-31 20:45:00	0
0518-0080	2018-05-31 21:00:00	0
0518-0080	2018-05-31 21:15:00	0
0518-0080	2018-05-31 21:30:00	0
0518-0080	2018-05-31 21:45:00	0
0518-0080	2018-05-31 22:00:00	0
0518-0080	2018-05-31 22:15:00	0
0518-0080	2018-05-31 22:30:00	0
0518-0080	2018-05-31 22:45:00	4
0518-0080	2018-05-31 23:00:00	85
0518-0080	2018-05-31 23:15:00	40
0518-0080	2018-05-31 23:30:00	277
0518-0080	2018-05-31 23:45:00	93
0518-0080	2018-06-01 00:00:00	131
0518-0080	2018-06-01 00:15:00	23
0518-0080	2018-06-01 00:30:00	0
0518-0080	2018-06-01 00:45:00	0
0518-0080	2018-06-01 01:00:00	0
0518-0080	2018-06-01 01:15:00	0
0518-0080	2018-06-01 01:30:00	82
0518-0080	2018-06-01 01:45:00	0
0518-0080	2018-06-01 02:00:00	0
0518-0080	2018-06-01 02:15:00	0
0518-0080	2018-06-01 02:30:00	0
0518-0080	2018-06-01 02:45:00	0
0518-0080	2018-06-01 03:00:00	0
0518-0080	2018-06-01 03:15:00	0
0518-0080	2018-06-01 03:30:00	0
0518-0080	2018-06-01 03:45:00	0
0518-0080	2018-06-01 04:00:00	0
0518-0080	2018-06-01 04:15:00	0
0518-0080	2018-06-01 04:30:00	0
0518-0080	2018-06-01 04:45:00	8
0518-0080	2018-06-01 05:00:00	0
0518-0080	2018-06-01 05:15:00	13
0518-0080	2018-06-01 05:30:00	7
0518-0080	2018-06-01 05:45:00	0
0518-0080	2018-06-01 06:00:00	0
0518-0080	2018-06-01 06:15:00	0
0518-0080	2018-06-01 06:30:00	8
0518-0080	2018-06-01 06:45:00	0
0518-0080	2018-06-01 07:00:00	0
0518-0080	2018-06-01 07:15:00	0
0518-0080	2018-06-01 07:30:00	0
0518-0080	2018-06-01 07:45:00	0
0518-0080	2018-06-01 08:00:00	0
0518-0080	2018-06-01 08:15:00	14
0518-0080	2018-06-01 08:30:00	88
0518-0080	2018-06-01 08:45:00	68
0518-0080	2018-06-01 09:00:00	232
0518-0080	2018-06-01 09:15:00	293
0518-0080	2018-06-01 09:30:00	122
0518-0080	2018-06-01 09:45:00	74
0518-0080	2018-06-01 10:00:00	158
0518-0080	2018-06-01 10:15:00	7
0518-0080	2018-06-01 10:30:00	175
0518-0080	2018-06-01 10:45:00	70
0518-0080	2018-06-01 11:00:00	0
0518-0080	2018-06-01 11:15:00	0
0518-0080	2018-06-01 11:30:00	18
0518-0080	2018-06-01 11:45:00	294
0518-0080	2018-06-01 12:00:00	603
0518-0080	2018-06-01 12:15:00	64
0518-0080	2018-06-01 12:30:00	75
0518-0080	2018-06-01 12:45:00	63
0518-0080	2018-06-01 13:00:00	94
0518-0080	2018-06-01 13:15:00	150
0518-0080	2018-06-01 13:30:00	131
0518-0080	2018-06-01 13:45:00	181
0518-0080	2018-06-01 14:00:00	73
0518-0080	2018-06-01 14:15:00	207
0518-0080	2018-06-01 14:30:00	1376
0518-0080	2018-06-01 14:45:00	475
0518-0080	2018-06-01 15:00:00	442
0518-0080	2018-06-01 15:15:00	1400
0518-0080	2018-06-01 15:30:00	448
0518-0080	2018-06-01 15:45:00	0
0518-0080	2018-06-01 16:00:00	0
0518-0080	2018-06-01 16:15:00	0
0518-0080	2018-06-01 16:30:00	0
0518-0080	2018-06-01 16:45:00	0
0518-0080	2018-06-01 17:00:00	17
0518-0080	2018-06-01 17:15:00	241
0518-0080	2018-06-01 17:30:00	248
0518-0080	2018-06-01 17:45:00	18
0518-0080	2018-06-01 18:00:00	216
0518-0080	2018-06-01 18:15:00	52
0518-0080	2018-06-01 18:30:00	161
0518-0080	2018-06-01 18:45:00	100
0518-0080	2018-06-01 19:00:00	0
0518-0080	2018-06-01 19:15:00	26
0518-0080	2018-06-01 19:30:00	379
0518-0080	2018-06-01 19:45:00	0
0518-0080	2018-06-01 20:00:00	6
0518-0080	2018-06-01 20:15:00	0
0518-0080	2018-06-01 20:30:00	67
0518-0080	2018-06-01 20:45:00	60
0518-0080	2018-06-01 21:00:00	96
0518-0080	2018-06-01 21:15:00	67
0518-0080	2018-06-01 21:30:00	23
0518-0080	2018-06-01 21:45:00	271
0518-0080	2018-06-01 22:00:00	27
0518-0080	2018-06-01 22:15:00	57
0518-0080	2018-06-01 22:30:00	106
0518-0080	2018-06-01 22:45:00	27
0518-0080	2018-06-01 23:00:00	62
0518-0080	2018-06-01 23:15:00	9
0518-0080	2018-06-01 23:30:00	0
0518-0080	2018-06-01 23:45:00	0
0518-0080	2018-06-02 00:00:00	11
0518-0080	2018-06-02 00:15:00	0
0518-0080	2018-06-02 00:30:00	0
0518-0080	2018-06-02 00:45:00	0
0518-0080	2018-06-02 01:00:00	0
0518-0080	2018-06-02 01:15:00	0
0518-0080	2018-06-02 01:30:00	0
0518-0080	2018-06-02 01:45:00	0
0518-0080	2018-06-02 02:00:00	0
0518-0080	2018-06-02 02:15:00	0
0518-0080	2018-06-02 02:30:00	7
0518-0080	2018-06-02 02:45:00	0
0518-0080	2018-06-02 03:00:00	13
0518-0080	2018-06-02 03:15:00	0
0518-0080	2018-06-02 03:30:00	0
0518-0080	2018-06-02 03:45:00	11
0518-0080	2018-06-02 04:00:00	0
0518-0080	2018-06-02 04:15:00	0
0518-0080	2018-06-02 04:30:00	0
0518-0080	2018-06-02 04:45:00	0
0518-0080	2018-06-02 05:00:00	0
0518-0080	2018-06-02 05:15:00	0
0518-0080	2018-06-02 05:30:00	0
0518-0080	2018-06-02 05:45:00	0
0518-0080	2018-06-02 06:00:00	0
0518-0080	2018-06-02 06:15:00	0
0518-0080	2018-06-02 06:30:00	0
0518-0080	2018-06-02 06:45:00	0
0518-0080	2018-06-02 07:00:00	0
0518-0080	2018-06-02 07:15:00	8
0518-0080	2018-06-02 07:30:00	0
0518-0080	2018-06-02 07:45:00	0
0518-0080	2018-06-02 08:00:00	0
0518-0080	2018-06-02 08:15:00	0
0518-0080	2018-06-02 08:30:00	0
0518-0080	2018-06-02 08:45:00	0
0518-0080	2018-06-02 09:00:00	0
0518-0080	2018-06-02 09:15:00	0
0518-0080	2018-06-02 09:30:00	66
0518-0080	2018-06-02 09:45:00	144
0518-0080	2018-06-02 10:00:00	42
0518-0080	2018-06-02 10:15:00	115
0518-0080	2018-06-02 10:30:00	63
0518-0080	2018-06-02 10:45:00	746
0518-0080	2018-06-02 11:00:00	0
0518-0080	2018-06-02 11:15:00	0
0518-0080	2018-06-02 11:30:00	0
0518-0080	2018-06-02 11:45:00	13
0518-0080	2018-06-02 12:00:00	78
0518-0080	2018-06-02 12:15:00	838
0518-0080	2018-06-02 12:30:00	236
0518-0080	2018-06-02 12:45:00	164
0518-0080	2018-06-02 13:00:00	19
0518-0080	2018-06-02 13:15:00	82
0518-0080	2018-06-02 13:30:00	218
0518-0080	2018-06-02 13:45:00	466
0518-0080	2018-06-02 14:00:00	0
0518-0080	2018-06-02 14:15:00	0
0518-0080	2018-06-02 14:30:00	292
0518-0080	2018-06-02 14:45:00	12
0518-0080	2018-06-02 15:00:00	0
0518-0080	2018-06-02 15:15:00	62
0518-0080	2018-06-02 15:30:00	75
0518-0080	2018-06-02 15:45:00	288
0518-0080	2018-06-02 16:00:00	42
0518-0080	2018-06-02 16:15:00	106
0518-0080	2018-06-02 16:30:00	100
0518-0080	2018-06-02 16:45:00	19
0518-0080	2018-06-02 17:00:00	484
0518-0080	2018-06-02 17:15:00	317
0518-0080	2018-06-02 17:30:00	53
0518-0080	2018-06-02 17:45:00	8
0518-0080	2018-06-02 18:00:00	517
0518-0080	2018-06-02 18:15:00	114
0518-0080	2018-06-02 18:30:00	14
0518-0080	2018-06-02 18:45:00	0
0518-0080	2018-06-02 19:00:00	16
0518-0080	2018-06-02 19:15:00	46
0518-0080	2018-06-02 19:30:00	19
0518-0080	2018-06-02 19:45:00	0
0518-0080	2018-06-02 20:00:00	12
0518-0080	2018-06-02 20:15:00	52
0518-0080	2018-06-02 20:30:00	124
0518-0080	2018-06-02 20:45:00	191
0518-0080	2018-06-02 21:00:00	7
0518-0080	2018-06-02 21:15:00	41
0518-0080	2018-06-02 21:30:00	185
0518-0080	2018-06-02 21:45:00	84
0518-0080	2018-06-02 22:00:00	0
0518-0080	2018-06-02 22:15:00	19
0518-0080	2018-06-02 22:30:00	0
0518-0080	2018-06-02 22:45:00	95
0518-0080	2018-06-02 23:00:00	109
0518-0080	2018-06-02 23:15:00	30
0518-0080	2018-06-02 23:30:00	20
0518-0080	2018-06-02 23:45:00	247
