## Supplementary Data 2 for "Digital phenotyping by consumer wearables identifies sleep-associated markers of cardiovascular disease risk and biological aging": ActivityTable_0615-0003-NHC.tsv

0615-0003	2016-05-25 00:00:00	0
0615-0003	2016-05-25 00:15:00	0
0615-0003	2016-05-25 00:30:00	0
0615-0003	2016-05-25 00:45:00	0
0615-0003	2016-05-25 01:00:00	0
0615-0003	2016-05-25 01:15:00	0
0615-0003	2016-05-25 01:30:00	0
0615-0003	2016-05-25 01:45:00	0
0615-0003	2016-05-25 02:00:00	0
0615-0003	2016-05-25 02:15:00	0
0615-0003	2016-05-25 02:30:00	0
0615-0003	2016-05-25 02:45:00	0
0615-0003	2016-05-25 03:00:00	0
0615-0003	2016-05-25 03:15:00	0
0615-0003	2016-05-25 03:30:00	0
0615-0003	2016-05-25 03:45:00	0
0615-0003	2016-05-25 04:00:00	0
0615-0003	2016-05-25 04:15:00	0
0615-0003	2016-05-25 04:30:00	0
0615-0003	2016-05-25 04:45:00	0
0615-0003	2016-05-25 05:00:00	0
0615-0003	2016-05-25 05:15:00	0
0615-0003	2016-05-25 05:30:00	0
0615-0003	2016-05-25 05:45:00	0
0615-0003	2016-05-25 06:00:00	0
0615-0003	2016-05-25 06:15:00	0
0615-0003	2016-05-25 06:30:00	0
0615-0003	2016-05-25 06:45:00	0
0615-0003	2016-05-25 07:00:00	0
0615-0003	2016-05-25 07:15:00	0
0615-0003	2016-05-25 07:30:00	0
0615-0003	2016-05-25 07:45:00	0
0615-0003	2016-05-25 08:00:00	0
0615-0003	2016-05-25 08:15:00	0
0615-0003	2016-05-25 08:30:00	0
0615-0003	2016-05-25 08:45:00	0
0615-0003	2016-05-25 09:00:00	0
0615-0003	2016-05-25 09:15:00	13
0615-0003	2016-05-25 09:30:00	0
0615-0003	2016-05-25 09:45:00	11
0615-0003	2016-05-25 10:00:00	252
0615-0003	2016-05-25 10:15:00	215
0615-0003	2016-05-25 10:30:00	393
0615-0003	2016-05-25 10:45:00	0
0615-0003	2016-05-25 11:00:00	347
0615-0003	2016-05-25 11:15:00	389
0615-0003	2016-05-25 11:30:00	60
0615-0003	2016-05-25 11:45:00	0
0615-0003	2016-05-25 12:00:00	7
0615-0003	2016-05-25 12:15:00	0
0615-0003	2016-05-25 12:30:00	16
0615-0003	2016-05-25 12:45:00	0
0615-0003	2016-05-25 13:00:00	8
0615-0003	2016-05-25 13:15:00	384
0615-0003	2016-05-25 13:30:00	232
0615-0003	2016-05-25 13:45:00	0
0615-0003	2016-05-25 14:00:00	0
0615-0003	2016-05-25 14:15:00	0
0615-0003	2016-05-25 14:30:00	14
0615-0003	2016-05-25 14:45:00	124
0615-0003	2016-05-25 15:00:00	324
0615-0003	2016-05-25 15:15:00	737
0615-0003	2016-05-25 15:30:00	119
0615-0003	2016-05-25 15:45:00	18
0615-0003	2016-05-25 16:00:00	0
0615-0003	2016-05-25 16:15:00	0
0615-0003	2016-05-25 16:30:00	0
0615-0003	2016-05-25 16:45:00	11
0615-0003	2016-05-25 17:00:00	0
0615-0003	2016-05-25 17:15:00	0
0615-0003	2016-05-25 17:30:00	167
0615-0003	2016-05-25 17:45:00	61
0615-0003	2016-05-25 18:00:00	0
0615-0003	2016-05-25 18:15:00	0
0615-0003	2016-05-25 18:30:00	0
0615-0003	2016-05-25 18:45:00	0
0615-0003	2016-05-25 19:00:00	16
0615-0003	2016-05-25 19:15:00	0
0615-0003	2016-05-25 19:30:00	0
0615-0003	2016-05-25 19:45:00	0
0615-0003	2016-05-25 20:00:00	66
0615-0003	2016-05-25 20:15:00	112
0615-0003	2016-05-25 20:30:00	48
0615-0003	2016-05-25 20:45:00	97
0615-0003	2016-05-25 21:00:00	34
0615-0003	2016-05-25 21:15:00	16
0615-0003	2016-05-25 21:30:00	0
0615-0003	2016-05-25 21:45:00	0
0615-0003	2016-05-25 22:00:00	0
0615-0003	2016-05-25 22:15:00	0
0615-0003	2016-05-25 22:30:00	28
0615-0003	2016-05-25 22:45:00	0
0615-0003	2016-05-25 23:00:00	0
0615-0003	2016-05-25 23:15:00	18
0615-0003	2016-05-25 23:30:00	0
0615-0003	2016-05-25 23:45:00	0
0615-0003	2016-05-26 00:00:00	0
0615-0003	2016-05-26 00:15:00	8
0615-0003	2016-05-26 00:30:00	0
0615-0003	2016-05-26 00:45:00	0
0615-0003	2016-05-26 01:00:00	0
0615-0003	2016-05-26 01:15:00	0
0615-0003	2016-05-26 01:30:00	0
0615-0003	2016-05-26 01:45:00	0
0615-0003	2016-05-26 02:00:00	0
0615-0003	2016-05-26 02:15:00	0
0615-0003	2016-05-26 02:30:00	74
0615-0003	2016-05-26 02:45:00	34
0615-0003	2016-05-26 03:00:00	26
0615-0003	2016-05-26 03:15:00	0
0615-0003	2016-05-26 03:30:00	0
0615-0003	2016-05-26 03:45:00	0
0615-0003	2016-05-26 04:00:00	9
0615-0003	2016-05-26 04:15:00	0
0615-0003	2016-05-26 04:30:00	12
0615-0003	2016-05-26 04:45:00	7
0615-0003	2016-05-26 05:00:00	0
0615-0003	2016-05-26 05:15:00	0
0615-0003	2016-05-26 05:30:00	0
0615-0003	2016-05-26 05:45:00	0
0615-0003	2016-05-26 06:00:00	0
0615-0003	2016-05-26 06:15:00	0
0615-0003	2016-05-26 06:30:00	7
0615-0003	2016-05-26 06:45:00	92
0615-0003	2016-05-26 07:00:00	767
0615-0003	2016-05-26 07:15:00	75
0615-0003	2016-05-26 07:30:00	82
0615-0003	2016-05-26 07:45:00	397
0615-0003	2016-05-26 08:00:00	754
0615-0003	2016-05-26 08:15:00	244
0615-0003	2016-05-26 08:30:00	214
0615-0003	2016-05-26 08:45:00	180
0615-0003	2016-05-26 09:00:00	356
0615-0003	2016-05-26 09:15:00	190
0615-0003	2016-05-26 09:30:00	165
0615-0003	2016-05-26 09:45:00	81
0615-0003	2016-05-26 10:00:00	72
0615-0003	2016-05-26 10:15:00	301
0615-0003	2016-05-26 10:30:00	223
0615-0003	2016-05-26 10:45:00	132
0615-0003	2016-05-26 11:00:00	99
0615-0003	2016-05-26 11:15:00	213
0615-0003	2016-05-26 11:30:00	503
0615-0003	2016-05-26 11:45:00	996
0615-0003	2016-05-26 12:00:00	25
0615-0003	2016-05-26 12:15:00	96
0615-0003	2016-05-26 12:30:00	49
0615-0003	2016-05-26 12:45:00	0
0615-0003	2016-05-26 13:00:00	55
0615-0003	2016-05-26 13:15:00	13
0615-0003	2016-05-26 13:30:00	0
0615-0003	2016-05-26 13:45:00	56
0615-0003	2016-05-26 14:00:00	34
0615-0003	2016-05-26 14:15:00	322
0615-0003	2016-05-26 14:30:00	153
0615-0003	2016-05-26 14:45:00	100
0615-0003	2016-05-26 15:00:00	250
0615-0003	2016-05-26 15:15:00	59
0615-0003	2016-05-26 15:30:00	60
0615-0003	2016-05-26 15:45:00	255
0615-0003	2016-05-26 16:00:00	178
0615-0003	2016-05-26 16:15:00	250
0615-0003	2016-05-26 16:30:00	217
0615-0003	2016-05-26 16:45:00	315
0615-0003	2016-05-26 17:00:00	222
0615-0003	2016-05-26 17:15:00	90
0615-0003	2016-05-26 17:30:00	192
0615-0003	2016-05-26 17:45:00	71
0615-0003	2016-05-26 18:00:00	31
0615-0003	2016-05-26 18:15:00	0
0615-0003	2016-05-26 18:30:00	4
0615-0003	2016-05-26 18:45:00	0
0615-0003	2016-05-26 19:00:00	0
0615-0003	2016-05-26 19:15:00	0
0615-0003	2016-05-26 19:30:00	0
0615-0003	2016-05-26 19:45:00	0
0615-0003	2016-05-26 20:00:00	4
0615-0003	2016-05-26 20:15:00	0
0615-0003	2016-05-26 20:30:00	0
0615-0003	2016-05-26 20:45:00	0
0615-0003	2016-05-26 21:00:00	0
0615-0003	2016-05-26 21:15:00	0
0615-0003	2016-05-26 21:30:00	0
0615-0003	2016-05-26 21:45:00	4
0615-0003	2016-05-26 22:00:00	15
0615-0003	2016-05-26 22:15:00	32
0615-0003	2016-05-26 22:30:00	50
0615-0003	2016-05-26 22:45:00	0
0615-0003	2016-05-26 23:00:00	0
0615-0003	2016-05-26 23:15:00	10
0615-0003	2016-05-26 23:30:00	0
0615-0003	2016-05-26 23:45:00	0
0615-0003	2016-05-27 00:00:00	21
0615-0003	2016-05-27 00:15:00	9
0615-0003	2016-05-27 00:30:00	0
0615-0003	2016-05-27 00:45:00	6
0615-0003	2016-05-27 01:00:00	4
0615-0003	2016-05-27 01:15:00	0
0615-0003	2016-05-27 01:30:00	0
0615-0003	2016-05-27 01:45:00	0
0615-0003	2016-05-27 02:00:00	0
0615-0003	2016-05-27 02:15:00	0
0615-0003	2016-05-27 02:30:00	0
0615-0003	2016-05-27 02:45:00	0
0615-0003	2016-05-27 03:00:00	0
0615-0003	2016-05-27 03:15:00	0
0615-0003	2016-05-27 03:30:00	0
0615-0003	2016-05-27 03:45:00	0
0615-0003	2016-05-27 04:00:00	0
0615-0003	2016-05-27 04:15:00	7
0615-0003	2016-05-27 04:30:00	83
0615-0003	2016-05-27 04:45:00	29
0615-0003	2016-05-27 05:00:00	15
0615-0003	2016-05-27 05:15:00	0
0615-0003	2016-05-27 05:30:00	0
0615-0003	2016-05-27 05:45:00	0
0615-0003	2016-05-27 06:00:00	0
0615-0003	2016-05-27 06:15:00	9
0615-0003	2016-05-27 06:30:00	5
0615-0003	2016-05-27 06:45:00	400
0615-0003	2016-05-27 07:00:00	392
0615-0003	2016-05-27 07:15:00	93
0615-0003	2016-05-27 07:30:00	118
0615-0003	2016-05-27 07:45:00	40
0615-0003	2016-05-27 08:00:00	146
0615-0003	2016-05-27 08:15:00	300
0615-0003	2016-05-27 08:30:00	191
0615-0003	2016-05-27 08:45:00	0
0615-0003	2016-05-27 09:00:00	51
0615-0003	2016-05-27 09:15:00	0
0615-0003	2016-05-27 09:30:00	35
0615-0003	2016-05-27 09:45:00	16
0615-0003	2016-05-27 10:00:00	162
0615-0003	2016-05-27 10:15:00	0
0615-0003	2016-05-27 10:30:00	20
0615-0003	2016-05-27 10:45:00	9
0615-0003	2016-05-27 11:00:00	0
0615-0003	2016-05-27 11:15:00	39
0615-0003	2016-05-27 11:30:00	571
0615-0003	2016-05-27 11:45:00	0
0615-0003	2016-05-27 12:00:00	0
0615-0003	2016-05-27 12:15:00	0
0615-0003	2016-05-27 12:30:00	110
0615-0003	2016-05-27 12:45:00	79
0615-0003	2016-05-27 13:00:00	31
0615-0003	2016-05-27 13:15:00	30
0615-0003	2016-05-27 13:30:00	0
0615-0003	2016-05-27 13:45:00	0
0615-0003	2016-05-27 14:00:00	0
0615-0003	2016-05-27 14:15:00	0
0615-0003	2016-05-27 14:30:00	7
0615-0003	2016-05-27 14:45:00	0
0615-0003	2016-05-27 15:00:00	0
0615-0003	2016-05-27 15:15:00	0
0615-0003	2016-05-27 15:30:00	30
0615-0003	2016-05-27 15:45:00	0
0615-0003	2016-05-27 16:00:00	19
0615-0003	2016-05-27 16:15:00	20
0615-0003	2016-05-27 16:30:00	7
0615-0003	2016-05-27 16:45:00	34
0615-0003	2016-05-27 17:00:00	311
0615-0003	2016-05-27 17:15:00	132
0615-0003	2016-05-27 17:30:00	122
0615-0003	2016-05-27 17:45:00	153
0615-0003	2016-05-27 18:00:00	7
0615-0003	2016-05-27 18:15:00	53
0615-0003	2016-05-27 18:30:00	9
0615-0003	2016-05-27 18:45:00	0
0615-0003	2016-05-27 19:00:00	26
0615-0003	2016-05-27 19:15:00	187
0615-0003	2016-05-27 19:30:00	120
0615-0003	2016-05-27 19:45:00	14
0615-0003	2016-05-27 20:00:00	13
0615-0003	2016-05-27 20:15:00	21
0615-0003	2016-05-27 20:30:00	14
0615-0003	2016-05-27 20:45:00	216
0615-0003	2016-05-27 21:00:00	5
0615-0003	2016-05-27 21:15:00	0
0615-0003	2016-05-27 21:30:00	73
0615-0003	2016-05-27 21:45:00	22
0615-0003	2016-05-27 22:00:00	28
0615-0003	2016-05-27 22:15:00	29
0615-0003	2016-05-27 22:30:00	57
0615-0003	2016-05-27 22:45:00	81
0615-0003	2016-05-27 23:00:00	0
0615-0003	2016-05-27 23:15:00	0
0615-0003	2016-05-27 23:30:00	0
0615-0003	2016-05-27 23:45:00	0
0615-0003	2016-05-28 00:00:00	0
0615-0003	2016-05-28 00:15:00	5
0615-0003	2016-05-28 00:30:00	0
0615-0003	2016-05-28 00:45:00	0
0615-0003	2016-05-28 01:00:00	0
0615-0003	2016-05-28 01:15:00	0
0615-0003	2016-05-28 01:30:00	0
0615-0003	2016-05-28 01:45:00	11
0615-0003	2016-05-28 02:00:00	0
0615-0003	2016-05-28 02:15:00	25
0615-0003	2016-05-28 02:30:00	0
0615-0003	2016-05-28 02:45:00	0
0615-0003	2016-05-28 03:00:00	0
0615-0003	2016-05-28 03:15:00	0
0615-0003	2016-05-28 03:30:00	0
0615-0003	2016-05-28 03:45:00	0
0615-0003	2016-05-28 04:00:00	0
0615-0003	2016-05-28 04:15:00	0
0615-0003	2016-05-28 04:30:00	0
0615-0003	2016-05-28 04:45:00	0
0615-0003	2016-05-28 05:00:00	0
0615-0003	2016-05-28 05:15:00	0
0615-0003	2016-05-28 05:30:00	0
0615-0003	2016-05-28 05:45:00	9
0615-0003	2016-05-28 06:00:00	0
0615-0003	2016-05-28 06:15:00	0
0615-0003	2016-05-28 06:30:00	8
0615-0003	2016-05-28 06:45:00	0
0615-0003	2016-05-28 07:00:00	9
0615-0003	2016-05-28 07:15:00	6
0615-0003	2016-05-28 07:30:00	64
0615-0003	2016-05-28 07:45:00	13
0615-0003	2016-05-28 08:00:00	0
0615-0003	2016-05-28 08:15:00	0
0615-0003	2016-05-28 08:30:00	0
0615-0003	2016-05-28 08:45:00	0
0615-0003	2016-05-28 09:00:00	0
0615-0003	2016-05-28 09:15:00	313
0615-0003	2016-05-28 09:30:00	176
0615-0003	2016-05-28 09:45:00	130
0615-0003	2016-05-28 10:00:00	4
0615-0003	2016-05-28 10:15:00	312
0615-0003	2016-05-28 10:30:00	254
0615-0003	2016-05-28 10:45:00	123
0615-0003	2016-05-28 11:00:00	436
0615-0003	2016-05-28 11:15:00	283
0615-0003	2016-05-28 11:30:00	218
0615-0003	2016-05-28 11:45:00	0
0615-0003	2016-05-28 12:00:00	8
0615-0003	2016-05-28 12:15:00	0
0615-0003	2016-05-28 12:30:00	0
0615-0003	2016-05-28 12:45:00	0
0615-0003	2016-05-28 13:00:00	238
0615-0003	2016-05-28 13:15:00	48
0615-0003	2016-05-28 13:30:00	161
0615-0003	2016-05-28 13:45:00	149
0615-0003	2016-05-28 14:00:00	92
0615-0003	2016-05-28 14:15:00	141
0615-0003	2016-05-28 14:30:00	245
0615-0003	2016-05-28 14:45:00	94
0615-0003	2016-05-28 15:00:00	155
0615-0003	2016-05-28 15:15:00	250
0615-0003	2016-05-28 15:30:00	132
0615-0003	2016-05-28 15:45:00	107
0615-0003	2016-05-28 16:00:00	265
0615-0003	2016-05-28 16:15:00	214
0615-0003	2016-05-28 16:30:00	146
0615-0003	2016-05-28 16:45:00	146
0615-0003	2016-05-28 17:00:00	246
0615-0003	2016-05-28 17:15:00	127
0615-0003	2016-05-28 17:30:00	70
0615-0003	2016-05-28 17:45:00	242
0615-0003	2016-05-28 18:00:00	236
0615-0003	2016-05-28 18:15:00	100
0615-0003	2016-05-28 18:30:00	53
0615-0003	2016-05-28 18:45:00	0
0615-0003	2016-05-28 19:00:00	83
0615-0003	2016-05-28 19:15:00	12
0615-0003	2016-05-28 19:30:00	31
0615-0003	2016-05-28 19:45:00	0
0615-0003	2016-05-28 20:00:00	0
0615-0003	2016-05-28 20:15:00	0
0615-0003	2016-05-28 20:30:00	0
0615-0003	2016-05-28 20:45:00	0
0615-0003	2016-05-28 21:00:00	0
0615-0003	2016-05-28 21:15:00	0
0615-0003	2016-05-28 21:30:00	0
0615-0003	2016-05-28 21:45:00	0
0615-0003	2016-05-28 22:00:00	76
0615-0003	2016-05-28 22:15:00	66
0615-0003	2016-05-28 22:30:00	11
0615-0003	2016-05-28 22:45:00	36
0615-0003	2016-05-28 23:00:00	0
0615-0003	2016-05-28 23:15:00	10
0615-0003	2016-05-28 23:30:00	0
0615-0003	2016-05-28 23:45:00	0
0615-0003	2016-05-29 00:00:00	0
0615-0003	2016-05-29 00:15:00	0
0615-0003	2016-05-29 00:30:00	7
0615-0003	2016-05-29 00:45:00	0
0615-0003	2016-05-29 01:00:00	0
0615-0003	2016-05-29 01:15:00	0
0615-0003	2016-05-29 01:30:00	0
0615-0003	2016-05-29 01:45:00	0
0615-0003	2016-05-29 02:00:00	6
0615-0003	2016-05-29 02:15:00	0
0615-0003	2016-05-29 02:30:00	25
0615-0003	2016-05-29 02:45:00	4
0615-0003	2016-05-29 03:00:00	0
0615-0003	2016-05-29 03:15:00	0
0615-0003	2016-05-29 03:30:00	0
0615-0003	2016-05-29 03:45:00	0
0615-0003	2016-05-29 04:00:00	0
0615-0003	2016-05-29 04:15:00	0
0615-0003	2016-05-29 04:30:00	0
0615-0003	2016-05-29 04:45:00	17
0615-0003	2016-05-29 05:00:00	0
0615-0003	2016-05-29 05:15:00	0
0615-0003	2016-05-29 05:30:00	0
0615-0003	2016-05-29 05:45:00	21
0615-0003	2016-05-29 06:00:00	12
0615-0003	2016-05-29 06:15:00	24
0615-0003	2016-05-29 06:30:00	0
0615-0003	2016-05-29 06:45:00	27
0615-0003	2016-05-29 07:00:00	0
0615-0003	2016-05-29 07:15:00	0
0615-0003	2016-05-29 07:30:00	8
0615-0003	2016-05-29 07:45:00	0
0615-0003	2016-05-29 08:00:00	0
0615-0003	2016-05-29 08:15:00	0
0615-0003	2016-05-29 08:30:00	0
0615-0003	2016-05-29 08:45:00	9
0615-0003	2016-05-29 09:00:00	0
0615-0003	2016-05-29 09:15:00	8
0615-0003	2016-05-29 09:30:00	122
0615-0003	2016-05-29 09:45:00	274
0615-0003	2016-05-29 10:00:00	180
0615-0003	2016-05-29 10:15:00	31
0615-0003	2016-05-29 10:30:00	89
0615-0003	2016-05-29 10:45:00	21
0615-0003	2016-05-29 11:00:00	277
0615-0003	2016-05-29 11:15:00	547
0615-0003	2016-05-29 11:30:00	286
0615-0003	2016-05-29 11:45:00	128
0615-0003	2016-05-29 12:00:00	54
0615-0003	2016-05-29 12:15:00	313
0615-0003	2016-05-29 12:30:00	0
0615-0003	2016-05-29 12:45:00	91
0615-0003	2016-05-29 13:00:00	195
0615-0003	2016-05-29 13:15:00	29
0615-0003	2016-05-29 13:30:00	97
0615-0003	2016-05-29 13:45:00	86
0615-0003	2016-05-29 14:00:00	236
0615-0003	2016-05-29 14:15:00	47
0615-0003	2016-05-29 14:30:00	257
0615-0003	2016-05-29 14:45:00	44
0615-0003	2016-05-29 15:00:00	14
0615-0003	2016-05-29 15:15:00	0
0615-0003	2016-05-29 15:30:00	0
0615-0003	2016-05-29 15:45:00	0
0615-0003	2016-05-29 16:00:00	7
0615-0003	2016-05-29 16:15:00	182
0615-0003	2016-05-29 16:30:00	262
0615-0003	2016-05-29 16:45:00	0
0615-0003	2016-05-29 17:00:00	0
0615-0003	2016-05-29 17:15:00	0
0615-0003	2016-05-29 17:30:00	0
0615-0003	2016-05-29 17:45:00	0
0615-0003	2016-05-29 18:00:00	0
0615-0003	2016-05-29 18:15:00	0
0615-0003	2016-05-29 18:30:00	10
0615-0003	2016-05-29 18:45:00	4
0615-0003	2016-05-29 19:00:00	171
0615-0003	2016-05-29 19:15:00	54
0615-0003	2016-05-29 19:30:00	152
0615-0003	2016-05-29 19:45:00	51
0615-0003	2016-05-29 20:00:00	17
0615-0003	2016-05-29 20:15:00	45
0615-0003	2016-05-29 20:30:00	151
0615-0003	2016-05-29 20:45:00	71
0615-0003	2016-05-29 21:00:00	8
0615-0003	2016-05-29 21:15:00	7
0615-0003	2016-05-29 21:30:00	13
0615-0003	2016-05-29 21:45:00	0
0615-0003	2016-05-29 22:00:00	8
0615-0003	2016-05-29 22:15:00	283
0615-0003	2016-05-29 22:30:00	0
0615-0003	2016-05-29 22:45:00	0
0615-0003	2016-05-29 23:00:00	0
0615-0003	2016-05-29 23:15:00	0
0615-0003	2016-05-29 23:30:00	0
0615-0003	2016-05-29 23:45:00	0
0615-0003	2016-05-30 00:00:00	0
0615-0003	2016-05-30 00:15:00	0
0615-0003	2016-05-30 00:30:00	0
0615-0003	2016-05-30 00:45:00	0
0615-0003	2016-05-30 01:00:00	0
0615-0003	2016-05-30 01:15:00	0
0615-0003	2016-05-30 01:30:00	0
0615-0003	2016-05-30 01:45:00	0
0615-0003	2016-05-30 02:00:00	0
0615-0003	2016-05-30 02:15:00	0
0615-0003	2016-05-30 02:30:00	0
0615-0003	2016-05-30 02:45:00	0
0615-0003	2016-05-30 03:00:00	0
0615-0003	2016-05-30 03:15:00	0
0615-0003	2016-05-30 03:30:00	0
0615-0003	2016-05-30 03:45:00	0
0615-0003	2016-05-30 04:00:00	0
0615-0003	2016-05-30 04:15:00	0
0615-0003	2016-05-30 04:30:00	0
0615-0003	2016-05-30 04:45:00	0
0615-0003	2016-05-30 05:00:00	0
0615-0003	2016-05-30 05:15:00	0
0615-0003	2016-05-30 05:30:00	0
0615-0003	2016-05-30 05:45:00	0
0615-0003	2016-05-30 06:00:00	0
0615-0003	2016-05-30 06:15:00	0
0615-0003	2016-05-30 06:30:00	15
0615-0003	2016-05-30 06:45:00	0
0615-0003	2016-05-30 07:00:00	38
0615-0003	2016-05-30 07:15:00	0
0615-0003	2016-05-30 07:30:00	0
0615-0003	2016-05-30 07:45:00	0
0615-0003	2016-05-30 08:00:00	0
0615-0003	2016-05-30 08:15:00	74
0615-0003	2016-05-30 08:30:00	105
0615-0003	2016-05-30 08:45:00	5
0615-0003	2016-05-30 09:00:00	39
0615-0003	2016-05-30 09:15:00	0
0615-0003	2016-05-30 09:30:00	8
0615-0003	2016-05-30 09:45:00	21
0615-0003	2016-05-30 10:00:00	0
0615-0003	2016-05-30 10:15:00	0
0615-0003	2016-05-30 10:30:00	48
0615-0003	2016-05-30 10:45:00	0
0615-0003	2016-05-30 11:00:00	0
0615-0003	2016-05-30 11:15:00	284
0615-0003	2016-05-30 11:30:00	11
0615-0003	2016-05-30 11:45:00	8
0615-0003	2016-05-30 12:00:00	0
0615-0003	2016-05-30 12:15:00	85
0615-0003	2016-05-30 12:30:00	114
0615-0003	2016-05-30 12:45:00	28
0615-0003	2016-05-30 13:00:00	0
0615-0003	2016-05-30 13:15:00	0
0615-0003	2016-05-30 13:30:00	0
0615-0003	2016-05-30 13:45:00	61
0615-0003	2016-05-30 14:00:00	12
0615-0003	2016-05-30 14:15:00	41
0615-0003	2016-05-30 14:30:00	0
0615-0003	2016-05-30 14:45:00	0
0615-0003	2016-05-30 15:00:00	0
0615-0003	2016-05-30 15:15:00	0
0615-0003	2016-05-30 15:30:00	0
0615-0003	2016-05-30 15:45:00	6
0615-0003	2016-05-30 16:00:00	81
0615-0003	2016-05-30 16:15:00	0
0615-0003	2016-05-30 16:30:00	0
0615-0003	2016-05-30 16:45:00	7
0615-0003	2016-05-30 17:00:00	0
0615-0003	2016-05-30 17:15:00	0
0615-0003	2016-05-30 17:30:00	0
0615-0003	2016-05-30 17:45:00	0
0615-0003	2016-05-30 18:00:00	0
0615-0003	2016-05-30 18:15:00	0
0615-0003	2016-05-30 18:30:00	0
0615-0003	2016-05-30 18:45:00	4
0615-0003	2016-05-30 19:00:00	0
0615-0003	2016-05-30 19:15:00	206
0615-0003	2016-05-30 19:30:00	414
0615-0003	2016-05-30 19:45:00	0
0615-0003	2016-05-30 20:00:00	0
0615-0003	2016-05-30 20:15:00	0
0615-0003	2016-05-30 20:30:00	0
0615-0003	2016-05-30 20:45:00	0
0615-0003	2016-05-30 21:00:00	0
0615-0003	2016-05-30 21:15:00	0
0615-0003	2016-05-30 21:30:00	0
0615-0003	2016-05-30 21:45:00	0
0615-0003	2016-05-30 22:00:00	0
0615-0003	2016-05-30 22:15:00	0
0615-0003	2016-05-30 22:30:00	0
0615-0003	2016-05-30 22:45:00	0
0615-0003	2016-05-30 23:00:00	0
0615-0003	2016-05-30 23:15:00	0
0615-0003	2016-05-30 23:30:00	0
0615-0003	2016-05-30 23:45:00	0
