## Supplementary Data 2 for "Digital phenotyping by consumer wearables identifies sleep-associated markers of cardiovascular disease risk and biological aging": ActivityTable_0615-0004-NHC.tsv

0615-0004	2016-06-04 00:00:00	0
0615-0004	2016-06-04 00:15:00	0
0615-0004	2016-06-04 00:30:00	0
0615-0004	2016-06-04 00:45:00	0
0615-0004	2016-06-04 01:00:00	0
0615-0004	2016-06-04 01:15:00	0
0615-0004	2016-06-04 01:30:00	0
0615-0004	2016-06-04 01:45:00	0
0615-0004	2016-06-04 02:00:00	0
0615-0004	2016-06-04 02:15:00	0
0615-0004	2016-06-04 02:30:00	0
0615-0004	2016-06-04 02:45:00	0
0615-0004	2016-06-04 03:00:00	0
0615-0004	2016-06-04 03:15:00	0
0615-0004	2016-06-04 03:30:00	0
0615-0004	2016-06-04 03:45:00	0
0615-0004	2016-06-04 04:00:00	0
0615-0004	2016-06-04 04:15:00	0
0615-0004	2016-06-04 04:30:00	0
0615-0004	2016-06-04 04:45:00	0
0615-0004	2016-06-04 05:00:00	0
0615-0004	2016-06-04 05:15:00	0
0615-0004	2016-06-04 05:30:00	0
0615-0004	2016-06-04 05:45:00	0
0615-0004	2016-06-04 06:00:00	0
0615-0004	2016-06-04 06:15:00	0
0615-0004	2016-06-04 06:30:00	0
0615-0004	2016-06-04 06:45:00	0
0615-0004	2016-06-04 07:00:00	0
0615-0004	2016-06-04 07:15:00	0
0615-0004	2016-06-04 07:30:00	0
0615-0004	2016-06-04 07:45:00	0
0615-0004	2016-06-04 08:00:00	0
0615-0004	2016-06-04 08:15:00	0
0615-0004	2016-06-04 08:30:00	0
0615-0004	2016-06-04 08:45:00	0
0615-0004	2016-06-04 09:00:00	0
0615-0004	2016-06-04 09:15:00	0
0615-0004	2016-06-04 09:30:00	0
0615-0004	2016-06-04 09:45:00	0
0615-0004	2016-06-04 10:00:00	0
0615-0004	2016-06-04 10:15:00	0
0615-0004	2016-06-04 10:30:00	0
0615-0004	2016-06-04 10:45:00	0
0615-0004	2016-06-04 11:00:00	0
0615-0004	2016-06-04 11:15:00	0
0615-0004	2016-06-04 11:30:00	0
0615-0004	2016-06-04 11:45:00	0
0615-0004	2016-06-04 12:00:00	0
0615-0004	2016-06-04 12:15:00	0
0615-0004	2016-06-04 12:30:00	0
0615-0004	2016-06-04 12:45:00	0
0615-0004	2016-06-04 13:00:00	0
0615-0004	2016-06-04 13:15:00	0
0615-0004	2016-06-04 13:30:00	0
0615-0004	2016-06-04 13:45:00	0
0615-0004	2016-06-04 14:00:00	0
0615-0004	2016-06-04 14:15:00	0
0615-0004	2016-06-04 14:30:00	0
0615-0004	2016-06-04 14:45:00	0
0615-0004	2016-06-04 15:00:00	0
0615-0004	2016-06-04 15:15:00	0
0615-0004	2016-06-04 15:30:00	0
0615-0004	2016-06-04 15:45:00	0
0615-0004	2016-06-04 16:00:00	0
0615-0004	2016-06-04 16:15:00	0
0615-0004	2016-06-04 16:30:00	0
0615-0004	2016-06-04 16:45:00	0
0615-0004	2016-06-04 17:00:00	0
0615-0004	2016-06-04 17:15:00	0
0615-0004	2016-06-04 17:30:00	0
0615-0004	2016-06-04 17:45:00	0
0615-0004	2016-06-04 18:00:00	0
0615-0004	2016-06-04 18:15:00	0
0615-0004	2016-06-04 18:30:00	0
0615-0004	2016-06-04 18:45:00	0
0615-0004	2016-06-04 19:00:00	0
0615-0004	2016-06-04 19:15:00	0
0615-0004	2016-06-04 19:30:00	0
0615-0004	2016-06-04 19:45:00	0
0615-0004	2016-06-04 20:00:00	0
0615-0004	2016-06-04 20:15:00	0
0615-0004	2016-06-04 20:30:00	0
0615-0004	2016-06-04 20:45:00	0
0615-0004	2016-06-04 21:00:00	0
0615-0004	2016-06-04 21:15:00	0
0615-0004	2016-06-04 21:30:00	0
0615-0004	2016-06-04 21:45:00	0
0615-0004	2016-06-04 22:00:00	0
0615-0004	2016-06-04 22:15:00	0
0615-0004	2016-06-04 22:30:00	0
0615-0004	2016-06-04 22:45:00	0
0615-0004	2016-06-04 23:00:00	0
0615-0004	2016-06-04 23:15:00	0
0615-0004	2016-06-04 23:30:00	0
0615-0004	2016-06-04 23:45:00	0
0615-0004	2016-06-05 00:00:00	0
0615-0004	2016-06-05 00:15:00	0
0615-0004	2016-06-05 00:30:00	0
0615-0004	2016-06-05 00:45:00	0
0615-0004	2016-06-05 01:00:00	0
0615-0004	2016-06-05 01:15:00	0
0615-0004	2016-06-05 01:30:00	0
0615-0004	2016-06-05 01:45:00	0
0615-0004	2016-06-05 02:00:00	0
0615-0004	2016-06-05 02:15:00	0
0615-0004	2016-06-05 02:30:00	0
0615-0004	2016-06-05 02:45:00	0
0615-0004	2016-06-05 03:00:00	0
0615-0004	2016-06-05 03:15:00	0
0615-0004	2016-06-05 03:30:00	0
0615-0004	2016-06-05 03:45:00	0
0615-0004	2016-06-05 04:00:00	0
0615-0004	2016-06-05 04:15:00	0
0615-0004	2016-06-05 04:30:00	0
0615-0004	2016-06-05 04:45:00	0
0615-0004	2016-06-05 05:00:00	0
0615-0004	2016-06-05 05:15:00	0
0615-0004	2016-06-05 05:30:00	0
0615-0004	2016-06-05 05:45:00	0
0615-0004	2016-06-05 06:00:00	0
0615-0004	2016-06-05 06:15:00	0
0615-0004	2016-06-05 06:30:00	0
0615-0004	2016-06-05 06:45:00	0
0615-0004	2016-06-05 07:00:00	0
0615-0004	2016-06-05 07:15:00	0
0615-0004	2016-06-05 07:30:00	0
0615-0004	2016-06-05 07:45:00	0
0615-0004	2016-06-05 08:00:00	0
0615-0004	2016-06-05 08:15:00	0
0615-0004	2016-06-05 08:30:00	0
0615-0004	2016-06-05 08:45:00	0
0615-0004	2016-06-05 09:00:00	0
0615-0004	2016-06-05 09:15:00	0
0615-0004	2016-06-05 09:30:00	0
0615-0004	2016-06-05 09:45:00	0
0615-0004	2016-06-05 10:00:00	0
0615-0004	2016-06-05 10:15:00	0
0615-0004	2016-06-05 10:30:00	0
0615-0004	2016-06-05 10:45:00	0
0615-0004	2016-06-05 11:00:00	0
0615-0004	2016-06-05 11:15:00	0
0615-0004	2016-06-05 11:30:00	0
0615-0004	2016-06-05 11:45:00	0
0615-0004	2016-06-05 12:00:00	0
0615-0004	2016-06-05 12:15:00	0
0615-0004	2016-06-05 12:30:00	0
0615-0004	2016-06-05 12:45:00	0
0615-0004	2016-06-05 13:00:00	0
0615-0004	2016-06-05 13:15:00	0
0615-0004	2016-06-05 13:30:00	0
0615-0004	2016-06-05 13:45:00	0
0615-0004	2016-06-05 14:00:00	0
0615-0004	2016-06-05 14:15:00	0
0615-0004	2016-06-05 14:30:00	0
0615-0004	2016-06-05 14:45:00	0
0615-0004	2016-06-05 15:00:00	0
0615-0004	2016-06-05 15:15:00	0
0615-0004	2016-06-05 15:30:00	0
0615-0004	2016-06-05 15:45:00	0
0615-0004	2016-06-05 16:00:00	0
0615-0004	2016-06-05 16:15:00	0
0615-0004	2016-06-05 16:30:00	0
0615-0004	2016-06-05 16:45:00	0
0615-0004	2016-06-05 17:00:00	0
0615-0004	2016-06-05 17:15:00	0
0615-0004	2016-06-05 17:30:00	0
0615-0004	2016-06-05 17:45:00	0
0615-0004	2016-06-05 18:00:00	0
0615-0004	2016-06-05 18:15:00	0
0615-0004	2016-06-05 18:30:00	0
0615-0004	2016-06-05 18:45:00	0
0615-0004	2016-06-05 19:00:00	0
0615-0004	2016-06-05 19:15:00	0
0615-0004	2016-06-05 19:30:00	0
0615-0004	2016-06-05 19:45:00	0
0615-0004	2016-06-05 20:00:00	0
0615-0004	2016-06-05 20:15:00	0
0615-0004	2016-06-05 20:30:00	0
0615-0004	2016-06-05 20:45:00	0
0615-0004	2016-06-05 21:00:00	0
0615-0004	2016-06-05 21:15:00	0
0615-0004	2016-06-05 21:30:00	0
0615-0004	2016-06-05 21:45:00	0
0615-0004	2016-06-05 22:00:00	0
0615-0004	2016-06-05 22:15:00	0
0615-0004	2016-06-05 22:30:00	0
0615-0004	2016-06-05 22:45:00	0
0615-0004	2016-06-05 23:00:00	0
0615-0004	2016-06-05 23:15:00	0
0615-0004	2016-06-05 23:30:00	0
0615-0004	2016-06-05 23:45:00	0
0615-0004	2016-06-06 00:00:00	0
0615-0004	2016-06-06 00:15:00	0
0615-0004	2016-06-06 00:30:00	0
0615-0004	2016-06-06 00:45:00	0
0615-0004	2016-06-06 01:00:00	0
0615-0004	2016-06-06 01:15:00	0
0615-0004	2016-06-06 01:30:00	0
0615-0004	2016-06-06 01:45:00	0
0615-0004	2016-06-06 02:00:00	0
0615-0004	2016-06-06 02:15:00	0
0615-0004	2016-06-06 02:30:00	0
0615-0004	2016-06-06 02:45:00	0
0615-0004	2016-06-06 03:00:00	0
0615-0004	2016-06-06 03:15:00	0
0615-0004	2016-06-06 03:30:00	0
0615-0004	2016-06-06 03:45:00	0
0615-0004	2016-06-06 04:00:00	0
0615-0004	2016-06-06 04:15:00	0
0615-0004	2016-06-06 04:30:00	0
0615-0004	2016-06-06 04:45:00	0
0615-0004	2016-06-06 05:00:00	0
0615-0004	2016-06-06 05:15:00	0
0615-0004	2016-06-06 05:30:00	0
0615-0004	2016-06-06 05:45:00	0
0615-0004	2016-06-06 06:00:00	0
0615-0004	2016-06-06 06:15:00	0
0615-0004	2016-06-06 06:30:00	0
0615-0004	2016-06-06 06:45:00	0
0615-0004	2016-06-06 07:00:00	0
0615-0004	2016-06-06 07:15:00	0
0615-0004	2016-06-06 07:30:00	0
0615-0004	2016-06-06 07:45:00	0
0615-0004	2016-06-06 08:00:00	0
0615-0004	2016-06-06 08:15:00	0
0615-0004	2016-06-06 08:30:00	0
0615-0004	2016-06-06 08:45:00	0
0615-0004	2016-06-06 09:00:00	0
0615-0004	2016-06-06 09:15:00	0
0615-0004	2016-06-06 09:30:00	0
0615-0004	2016-06-06 09:45:00	0
0615-0004	2016-06-06 10:00:00	0
0615-0004	2016-06-06 10:15:00	0
0615-0004	2016-06-06 10:30:00	0
0615-0004	2016-06-06 10:45:00	0
0615-0004	2016-06-06 11:00:00	0
0615-0004	2016-06-06 11:15:00	0
0615-0004	2016-06-06 11:30:00	0
0615-0004	2016-06-06 11:45:00	0
0615-0004	2016-06-06 12:00:00	0
0615-0004	2016-06-06 12:15:00	0
0615-0004	2016-06-06 12:30:00	0
0615-0004	2016-06-06 12:45:00	0
0615-0004	2016-06-06 13:00:00	0
0615-0004	2016-06-06 13:15:00	0
0615-0004	2016-06-06 13:30:00	0
0615-0004	2016-06-06 13:45:00	0
0615-0004	2016-06-06 14:00:00	0
0615-0004	2016-06-06 14:15:00	0
0615-0004	2016-06-06 14:30:00	0
0615-0004	2016-06-06 14:45:00	0
0615-0004	2016-06-06 15:00:00	0
0615-0004	2016-06-06 15:15:00	0
0615-0004	2016-06-06 15:30:00	0
0615-0004	2016-06-06 15:45:00	0
0615-0004	2016-06-06 16:00:00	0
0615-0004	2016-06-06 16:15:00	0
0615-0004	2016-06-06 16:30:00	0
0615-0004	2016-06-06 16:45:00	0
0615-0004	2016-06-06 17:00:00	0
0615-0004	2016-06-06 17:15:00	0
0615-0004	2016-06-06 17:30:00	0
0615-0004	2016-06-06 17:45:00	0
0615-0004	2016-06-06 18:00:00	0
0615-0004	2016-06-06 18:15:00	0
0615-0004	2016-06-06 18:30:00	0
0615-0004	2016-06-06 18:45:00	0
0615-0004	2016-06-06 19:00:00	0
0615-0004	2016-06-06 19:15:00	0
0615-0004	2016-06-06 19:30:00	0
0615-0004	2016-06-06 19:45:00	0
0615-0004	2016-06-06 20:00:00	0
0615-0004	2016-06-06 20:15:00	0
0615-0004	2016-06-06 20:30:00	0
0615-0004	2016-06-06 20:45:00	0
0615-0004	2016-06-06 21:00:00	0
0615-0004	2016-06-06 21:15:00	0
0615-0004	2016-06-06 21:30:00	0
0615-0004	2016-06-06 21:45:00	0
0615-0004	2016-06-06 22:00:00	0
0615-0004	2016-06-06 22:15:00	0
0615-0004	2016-06-06 22:30:00	0
0615-0004	2016-06-06 22:45:00	0
0615-0004	2016-06-06 23:00:00	0
0615-0004	2016-06-06 23:15:00	0
0615-0004	2016-06-06 23:30:00	0
0615-0004	2016-06-06 23:45:00	0
0615-0004	2016-06-07 00:00:00	0
0615-0004	2016-06-07 00:15:00	0
0615-0004	2016-06-07 00:30:00	0
0615-0004	2016-06-07 00:45:00	0
0615-0004	2016-06-07 01:00:00	0
0615-0004	2016-06-07 01:15:00	0
0615-0004	2016-06-07 01:30:00	0
0615-0004	2016-06-07 01:45:00	0
0615-0004	2016-06-07 02:00:00	0
0615-0004	2016-06-07 02:15:00	0
0615-0004	2016-06-07 02:30:00	0
0615-0004	2016-06-07 02:45:00	0
0615-0004	2016-06-07 03:00:00	0
0615-0004	2016-06-07 03:15:00	0
0615-0004	2016-06-07 03:30:00	0
0615-0004	2016-06-07 03:45:00	0
0615-0004	2016-06-07 04:00:00	0
0615-0004	2016-06-07 04:15:00	0
0615-0004	2016-06-07 04:30:00	0
0615-0004	2016-06-07 04:45:00	0
0615-0004	2016-06-07 05:00:00	0
0615-0004	2016-06-07 05:15:00	0
0615-0004	2016-06-07 05:30:00	0
0615-0004	2016-06-07 05:45:00	0
0615-0004	2016-06-07 06:00:00	0
0615-0004	2016-06-07 06:15:00	0
0615-0004	2016-06-07 06:30:00	0
0615-0004	2016-06-07 06:45:00	0
0615-0004	2016-06-07 07:00:00	0
0615-0004	2016-06-07 07:15:00	0
0615-0004	2016-06-07 07:30:00	0
0615-0004	2016-06-07 07:45:00	0
0615-0004	2016-06-07 08:00:00	218
0615-0004	2016-06-07 08:15:00	0
0615-0004	2016-06-07 08:30:00	60
0615-0004	2016-06-07 08:45:00	20
0615-0004	2016-06-07 09:00:00	13
0615-0004	2016-06-07 09:15:00	105
0615-0004	2016-06-07 09:30:00	446
0615-0004	2016-06-07 09:45:00	0
0615-0004	2016-06-07 10:00:00	139
0615-0004	2016-06-07 10:15:00	55
0615-0004	2016-06-07 10:30:00	64
0615-0004	2016-06-07 10:45:00	20
0615-0004	2016-06-07 11:00:00	28
0615-0004	2016-06-07 11:15:00	69
0615-0004	2016-06-07 11:30:00	28
0615-0004	2016-06-07 11:45:00	13
0615-0004	2016-06-07 12:00:00	0
0615-0004	2016-06-07 12:15:00	18
0615-0004	2016-06-07 12:30:00	8
0615-0004	2016-06-07 12:45:00	43
0615-0004	2016-06-07 13:00:00	251
0615-0004	2016-06-07 13:15:00	73
0615-0004	2016-06-07 13:30:00	21
0615-0004	2016-06-07 13:45:00	141
0615-0004	2016-06-07 14:00:00	253
0615-0004	2016-06-07 14:15:00	11
0615-0004	2016-06-07 14:30:00	0
0615-0004	2016-06-07 14:45:00	0
0615-0004	2016-06-07 15:00:00	0
0615-0004	2016-06-07 15:15:00	16
0615-0004	2016-06-07 15:30:00	225
0615-0004	2016-06-07 15:45:00	19
0615-0004	2016-06-07 16:00:00	0
0615-0004	2016-06-07 16:15:00	0
0615-0004	2016-06-07 16:30:00	13
0615-0004	2016-06-07 16:45:00	92
0615-0004	2016-06-07 17:00:00	0
0615-0004	2016-06-07 17:15:00	175
0615-0004	2016-06-07 17:30:00	102
0615-0004	2016-06-07 17:45:00	36
0615-0004	2016-06-07 18:00:00	130
0615-0004	2016-06-07 18:15:00	86
0615-0004	2016-06-07 18:30:00	0
0615-0004	2016-06-07 18:45:00	241
0615-0004	2016-06-07 19:00:00	31
0615-0004	2016-06-07 19:15:00	0
0615-0004	2016-06-07 19:30:00	0
0615-0004	2016-06-07 19:45:00	0
0615-0004	2016-06-07 20:00:00	0
0615-0004	2016-06-07 20:15:00	0
0615-0004	2016-06-07 20:30:00	0
0615-0004	2016-06-07 20:45:00	0
0615-0004	2016-06-07 21:00:00	0
0615-0004	2016-06-07 21:15:00	0
0615-0004	2016-06-07 21:30:00	0
0615-0004	2016-06-07 21:45:00	34
0615-0004	2016-06-07 22:00:00	9
0615-0004	2016-06-07 22:15:00	0
0615-0004	2016-06-07 22:30:00	0
0615-0004	2016-06-07 22:45:00	0
0615-0004	2016-06-07 23:00:00	0
0615-0004	2016-06-07 23:15:00	0
0615-0004	2016-06-07 23:30:00	0
0615-0004	2016-06-07 23:45:00	0
0615-0004	2016-06-08 00:00:00	0
0615-0004	2016-06-08 00:15:00	0
0615-0004	2016-06-08 00:30:00	0
0615-0004	2016-06-08 00:45:00	0
0615-0004	2016-06-08 01:00:00	0
0615-0004	2016-06-08 01:15:00	0
0615-0004	2016-06-08 01:30:00	0
0615-0004	2016-06-08 01:45:00	0
0615-0004	2016-06-08 02:00:00	0
0615-0004	2016-06-08 02:15:00	0
0615-0004	2016-06-08 02:30:00	0
0615-0004	2016-06-08 02:45:00	0
0615-0004	2016-06-08 03:00:00	0
0615-0004	2016-06-08 03:15:00	0
0615-0004	2016-06-08 03:30:00	0
0615-0004	2016-06-08 03:45:00	0
0615-0004	2016-06-08 04:00:00	0
0615-0004	2016-06-08 04:15:00	0
0615-0004	2016-06-08 04:30:00	0
0615-0004	2016-06-08 04:45:00	0
0615-0004	2016-06-08 05:00:00	0
0615-0004	2016-06-08 05:15:00	0
0615-0004	2016-06-08 05:30:00	0
0615-0004	2016-06-08 05:45:00	0
0615-0004	2016-06-08 06:00:00	0
0615-0004	2016-06-08 06:15:00	0
0615-0004	2016-06-08 06:30:00	0
0615-0004	2016-06-08 06:45:00	0
0615-0004	2016-06-08 07:00:00	0
0615-0004	2016-06-08 07:15:00	25
0615-0004	2016-06-08 07:30:00	234
0615-0004	2016-06-08 07:45:00	54
0615-0004	2016-06-08 08:00:00	367
0615-0004	2016-06-08 08:15:00	7
0615-0004	2016-06-08 08:30:00	72
0615-0004	2016-06-08 08:45:00	33
0615-0004	2016-06-08 09:00:00	219
0615-0004	2016-06-08 09:15:00	24
0615-0004	2016-06-08 09:30:00	202
0615-0004	2016-06-08 09:45:00	6
0615-0004	2016-06-08 10:00:00	7
0615-0004	2016-06-08 10:15:00	14
0615-0004	2016-06-08 10:30:00	70
0615-0004	2016-06-08 10:45:00	58
0615-0004	2016-06-08 11:00:00	73
0615-0004	2016-06-08 11:15:00	40
0615-0004	2016-06-08 11:30:00	25
0615-0004	2016-06-08 11:45:00	0
0615-0004	2016-06-08 12:00:00	63
0615-0004	2016-06-08 12:15:00	0
0615-0004	2016-06-08 12:30:00	213
0615-0004	2016-06-08 12:45:00	0
0615-0004	2016-06-08 13:00:00	341
0615-0004	2016-06-08 13:15:00	99
0615-0004	2016-06-08 13:30:00	324
0615-0004	2016-06-08 13:45:00	26
0615-0004	2016-06-08 14:00:00	20
0615-0004	2016-06-08 14:15:00	28
0615-0004	2016-06-08 14:30:00	554
0615-0004	2016-06-08 14:45:00	168
0615-0004	2016-06-08 15:00:00	535
0615-0004	2016-06-08 15:15:00	16
0615-0004	2016-06-08 15:30:00	301
0615-0004	2016-06-08 15:45:00	124
0615-0004	2016-06-08 16:00:00	0
0615-0004	2016-06-08 16:15:00	0
0615-0004	2016-06-08 16:30:00	6
0615-0004	2016-06-08 16:45:00	295
0615-0004	2016-06-08 17:00:00	301
0615-0004	2016-06-08 17:15:00	239
0615-0004	2016-06-08 17:30:00	40
0615-0004	2016-06-08 17:45:00	61
0615-0004	2016-06-08 18:00:00	7
0615-0004	2016-06-08 18:15:00	181
0615-0004	2016-06-08 18:30:00	17
0615-0004	2016-06-08 18:45:00	7
0615-0004	2016-06-08 19:00:00	41
0615-0004	2016-06-08 19:15:00	149
0615-0004	2016-06-08 19:30:00	33
0615-0004	2016-06-08 19:45:00	83
0615-0004	2016-06-08 20:00:00	22
0615-0004	2016-06-08 20:15:00	135
0615-0004	2016-06-08 20:30:00	196
0615-0004	2016-06-08 20:45:00	53
0615-0004	2016-06-08 21:00:00	59
0615-0004	2016-06-08 21:15:00	0
0615-0004	2016-06-08 21:30:00	0
0615-0004	2016-06-08 21:45:00	15
0615-0004	2016-06-08 22:00:00	21
0615-0004	2016-06-08 22:15:00	32
0615-0004	2016-06-08 22:30:00	36
0615-0004	2016-06-08 22:45:00	21
0615-0004	2016-06-08 23:00:00	124
0615-0004	2016-06-08 23:15:00	35
0615-0004	2016-06-08 23:30:00	0
0615-0004	2016-06-08 23:45:00	0
0615-0004	2016-06-09 00:00:00	0
0615-0004	2016-06-09 00:15:00	0
0615-0004	2016-06-09 00:30:00	0
0615-0004	2016-06-09 00:45:00	0
0615-0004	2016-06-09 01:00:00	0
0615-0004	2016-06-09 01:15:00	18
0615-0004	2016-06-09 01:30:00	0
0615-0004	2016-06-09 01:45:00	0
0615-0004	2016-06-09 02:00:00	0
0615-0004	2016-06-09 02:15:00	0
0615-0004	2016-06-09 02:30:00	0
0615-0004	2016-06-09 02:45:00	0
0615-0004	2016-06-09 03:00:00	0
0615-0004	2016-06-09 03:15:00	0
0615-0004	2016-06-09 03:30:00	0
0615-0004	2016-06-09 03:45:00	0
0615-0004	2016-06-09 04:00:00	9
0615-0004	2016-06-09 04:15:00	0
0615-0004	2016-06-09 04:30:00	0
0615-0004	2016-06-09 04:45:00	0
0615-0004	2016-06-09 05:00:00	0
0615-0004	2016-06-09 05:15:00	0
0615-0004	2016-06-09 05:30:00	0
0615-0004	2016-06-09 05:45:00	0
0615-0004	2016-06-09 06:00:00	0
0615-0004	2016-06-09 06:15:00	0
0615-0004	2016-06-09 06:30:00	0
0615-0004	2016-06-09 06:45:00	0
0615-0004	2016-06-09 07:00:00	0
0615-0004	2016-06-09 07:15:00	35
0615-0004	2016-06-09 07:30:00	249
0615-0004	2016-06-09 07:45:00	80
0615-0004	2016-06-09 08:00:00	343
0615-0004	2016-06-09 08:15:00	0
0615-0004	2016-06-09 08:30:00	119
0615-0004	2016-06-09 08:45:00	167
0615-0004	2016-06-09 09:00:00	346
0615-0004	2016-06-09 09:15:00	202
0615-0004	2016-06-09 09:30:00	6
0615-0004	2016-06-09 09:45:00	336
0615-0004	2016-06-09 10:00:00	237
0615-0004	2016-06-09 10:15:00	33
0615-0004	2016-06-09 10:30:00	0
0615-0004	2016-06-09 10:45:00	90
0615-0004	2016-06-09 11:00:00	29
0615-0004	2016-06-09 11:15:00	7
0615-0004	2016-06-09 11:30:00	152
0615-0004	2016-06-09 11:45:00	9
0615-0004	2016-06-09 12:00:00	0
0615-0004	2016-06-09 12:15:00	608
0615-0004	2016-06-09 12:30:00	0
0615-0004	2016-06-09 12:45:00	226
0615-0004	2016-06-09 13:00:00	295
0615-0004	2016-06-09 13:15:00	17
0615-0004	2016-06-09 13:30:00	15
0615-0004	2016-06-09 13:45:00	137
0615-0004	2016-06-09 14:00:00	12
0615-0004	2016-06-09 14:15:00	16
0615-0004	2016-06-09 14:30:00	95
0615-0004	2016-06-09 14:45:00	148
0615-0004	2016-06-09 15:00:00	44
0615-0004	2016-06-09 15:15:00	14
0615-0004	2016-06-09 15:30:00	25
0615-0004	2016-06-09 15:45:00	47
0615-0004	2016-06-09 16:00:00	0
0615-0004	2016-06-09 16:15:00	279
0615-0004	2016-06-09 16:30:00	139
0615-0004	2016-06-09 16:45:00	143
0615-0004	2016-06-09 17:00:00	28
0615-0004	2016-06-09 17:15:00	6
0615-0004	2016-06-09 17:30:00	34
0615-0004	2016-06-09 17:45:00	130
0615-0004	2016-06-09 18:00:00	56
0615-0004	2016-06-09 18:15:00	0
0615-0004	2016-06-09 18:30:00	105
0615-0004	2016-06-09 18:45:00	140
0615-0004	2016-06-09 19:00:00	88
0615-0004	2016-06-09 19:15:00	184
0615-0004	2016-06-09 19:30:00	7
0615-0004	2016-06-09 19:45:00	5
0615-0004	2016-06-09 20:00:00	44
0615-0004	2016-06-09 20:15:00	93
0615-0004	2016-06-09 20:30:00	43
0615-0004	2016-06-09 20:45:00	8
0615-0004	2016-06-09 21:00:00	226
0615-0004	2016-06-09 21:15:00	12
0615-0004	2016-06-09 21:30:00	121
0615-0004	2016-06-09 21:45:00	88
0615-0004	2016-06-09 22:00:00	88
0615-0004	2016-06-09 22:15:00	12
0615-0004	2016-06-09 22:30:00	0
0615-0004	2016-06-09 22:45:00	0
0615-0004	2016-06-09 23:00:00	6
0615-0004	2016-06-09 23:15:00	6
0615-0004	2016-06-09 23:30:00	0
0615-0004	2016-06-09 23:45:00	0
0615-0004	2016-06-10 00:00:00	0
0615-0004	2016-06-10 00:15:00	0
0615-0004	2016-06-10 00:30:00	0
0615-0004	2016-06-10 00:45:00	0
0615-0004	2016-06-10 01:00:00	0
0615-0004	2016-06-10 01:15:00	0
0615-0004	2016-06-10 01:30:00	0
0615-0004	2016-06-10 01:45:00	0
0615-0004	2016-06-10 02:00:00	0
0615-0004	2016-06-10 02:15:00	0
0615-0004	2016-06-10 02:30:00	0
0615-0004	2016-06-10 02:45:00	0
0615-0004	2016-06-10 03:00:00	0
0615-0004	2016-06-10 03:15:00	0
0615-0004	2016-06-10 03:30:00	0
0615-0004	2016-06-10 03:45:00	0
0615-0004	2016-06-10 04:00:00	0
0615-0004	2016-06-10 04:15:00	0
0615-0004	2016-06-10 04:30:00	0
0615-0004	2016-06-10 04:45:00	0
0615-0004	2016-06-10 05:00:00	0
0615-0004	2016-06-10 05:15:00	0
0615-0004	2016-06-10 05:30:00	0
0615-0004	2016-06-10 05:45:00	0
0615-0004	2016-06-10 06:00:00	0
0615-0004	2016-06-10 06:15:00	0
0615-0004	2016-06-10 06:30:00	0
0615-0004	2016-06-10 06:45:00	0
0615-0004	2016-06-10 07:00:00	0
0615-0004	2016-06-10 07:15:00	0
0615-0004	2016-06-10 07:30:00	68
0615-0004	2016-06-10 07:45:00	243
0615-0004	2016-06-10 08:00:00	111
0615-0004	2016-06-10 08:15:00	204
0615-0004	2016-06-10 08:30:00	95
0615-0004	2016-06-10 08:45:00	100
0615-0004	2016-06-10 09:00:00	407
0615-0004	2016-06-10 09:15:00	223
0615-0004	2016-06-10 09:30:00	67
0615-0004	2016-06-10 09:45:00	438
0615-0004	2016-06-10 10:00:00	143
0615-0004	2016-06-10 10:15:00	71
0615-0004	2016-06-10 10:30:00	49
0615-0004	2016-06-10 10:45:00	73
0615-0004	2016-06-10 11:00:00	21
0615-0004	2016-06-10 11:15:00	302
0615-0004	2016-06-10 11:30:00	145
0615-0004	2016-06-10 11:45:00	166
0615-0004	2016-06-10 12:00:00	0
0615-0004	2016-06-10 12:15:00	389
0615-0004	2016-06-10 12:30:00	329
0615-0004	2016-06-10 12:45:00	306
0615-0004	2016-06-10 13:00:00	30
0615-0004	2016-06-10 13:15:00	271
0615-0004	2016-06-10 13:30:00	92
0615-0004	2016-06-10 13:45:00	207
0615-0004	2016-06-10 14:00:00	11
0615-0004	2016-06-10 14:15:00	132
0615-0004	2016-06-10 14:30:00	74
0615-0004	2016-06-10 14:45:00	187
0615-0004	2016-06-10 15:00:00	30
0615-0004	2016-06-10 15:15:00	379
0615-0004	2016-06-10 15:30:00	0
0615-0004	2016-06-10 15:45:00	795
0615-0004	2016-06-10 16:00:00	985
0615-0004	2016-06-10 16:15:00	480
0615-0004	2016-06-10 16:30:00	135
0615-0004	2016-06-10 16:45:00	25
0615-0004	2016-06-10 17:00:00	134
0615-0004	2016-06-10 17:15:00	39
0615-0004	2016-06-10 17:30:00	221
0615-0004	2016-06-10 17:45:00	87
0615-0004	2016-06-10 18:00:00	115
0615-0004	2016-06-10 18:15:00	14
0615-0004	2016-06-10 18:30:00	41
0615-0004	2016-06-10 18:45:00	71
0615-0004	2016-06-10 19:00:00	351
0615-0004	2016-06-10 19:15:00	72
0615-0004	2016-06-10 19:30:00	79
0615-0004	2016-06-10 19:45:00	0
0615-0004	2016-06-10 20:00:00	16
0615-0004	2016-06-10 20:15:00	6
0615-0004	2016-06-10 20:30:00	29
0615-0004	2016-06-10 20:45:00	13
0615-0004	2016-06-10 21:00:00	25
0615-0004	2016-06-10 21:15:00	0
0615-0004	2016-06-10 21:30:00	0
0615-0004	2016-06-10 21:45:00	0
0615-0004	2016-06-10 22:00:00	270
0615-0004	2016-06-10 22:15:00	50
0615-0004	2016-06-10 22:30:00	0
0615-0004	2016-06-10 22:45:00	0
0615-0004	2016-06-10 23:00:00	0
0615-0004	2016-06-10 23:15:00	5
0615-0004	2016-06-10 23:30:00	0
0615-0004	2016-06-10 23:45:00	0
0615-0004	2016-06-11 00:00:00	98
0615-0004	2016-06-11 00:15:00	62
0615-0004	2016-06-11 00:30:00	51
0615-0004	2016-06-11 00:45:00	10
0615-0004	2016-06-11 01:00:00	23
0615-0004	2016-06-11 01:15:00	0
0615-0004	2016-06-11 01:30:00	0
0615-0004	2016-06-11 01:45:00	0
0615-0004	2016-06-11 02:00:00	0
0615-0004	2016-06-11 02:15:00	0
0615-0004	2016-06-11 02:30:00	0
0615-0004	2016-06-11 02:45:00	0
0615-0004	2016-06-11 03:00:00	0
0615-0004	2016-06-11 03:15:00	0
0615-0004	2016-06-11 03:30:00	0
0615-0004	2016-06-11 03:45:00	0
0615-0004	2016-06-11 04:00:00	0
0615-0004	2016-06-11 04:15:00	0
0615-0004	2016-06-11 04:30:00	0
0615-0004	2016-06-11 04:45:00	0
0615-0004	2016-06-11 05:00:00	0
0615-0004	2016-06-11 05:15:00	0
0615-0004	2016-06-11 05:30:00	0
0615-0004	2016-06-11 05:45:00	0
0615-0004	2016-06-11 06:00:00	0
0615-0004	2016-06-11 06:15:00	0
0615-0004	2016-06-11 06:30:00	0
0615-0004	2016-06-11 06:45:00	0
0615-0004	2016-06-11 07:00:00	0
0615-0004	2016-06-11 07:15:00	0
0615-0004	2016-06-11 07:30:00	0
0615-0004	2016-06-11 07:45:00	0
0615-0004	2016-06-11 08:00:00	0
0615-0004	2016-06-11 08:15:00	0
0615-0004	2016-06-11 08:30:00	0
0615-0004	2016-06-11 08:45:00	0
0615-0004	2016-06-11 09:00:00	0
0615-0004	2016-06-11 09:15:00	0
0615-0004	2016-06-11 09:30:00	4
0615-0004	2016-06-11 09:45:00	6
0615-0004	2016-06-11 10:00:00	276
0615-0004	2016-06-11 10:15:00	245
0615-0004	2016-06-11 10:30:00	152
0615-0004	2016-06-11 10:45:00	179
0615-0004	2016-06-11 11:00:00	188
0615-0004	2016-06-11 11:15:00	0
0615-0004	2016-06-11 11:30:00	100
0615-0004	2016-06-11 11:45:00	79
0615-0004	2016-06-11 12:00:00	75
0615-0004	2016-06-11 12:15:00	358
0615-0004	2016-06-11 12:30:00	245
0615-0004	2016-06-11 12:45:00	219
0615-0004	2016-06-11 13:00:00	208
0615-0004	2016-06-11 13:15:00	37
0615-0004	2016-06-11 13:30:00	235
0615-0004	2016-06-11 13:45:00	53
0615-0004	2016-06-11 14:00:00	258
0615-0004	2016-06-11 14:15:00	178
0615-0004	2016-06-11 14:30:00	239
0615-0004	2016-06-11 14:45:00	48
0615-0004	2016-06-11 15:00:00	104
0615-0004	2016-06-11 15:15:00	184
0615-0004	2016-06-11 15:30:00	53
0615-0004	2016-06-11 15:45:00	260
0615-0004	2016-06-11 16:00:00	36
0615-0004	2016-06-11 16:15:00	33
0615-0004	2016-06-11 16:30:00	25
0615-0004	2016-06-11 16:45:00	47
0615-0004	2016-06-11 17:00:00	278
0615-0004	2016-06-11 17:15:00	83
0615-0004	2016-06-11 17:30:00	0
0615-0004	2016-06-11 17:45:00	249
0615-0004	2016-06-11 18:00:00	9
0615-0004	2016-06-11 18:15:00	12
0615-0004	2016-06-11 18:30:00	282
0615-0004	2016-06-11 18:45:00	359
0615-0004	2016-06-11 19:00:00	22
0615-0004	2016-06-11 19:15:00	0
0615-0004	2016-06-11 19:30:00	0
0615-0004	2016-06-11 19:45:00	0
0615-0004	2016-06-11 20:00:00	0
0615-0004	2016-06-11 20:15:00	0
0615-0004	2016-06-11 20:30:00	0
0615-0004	2016-06-11 20:45:00	0
0615-0004	2016-06-11 21:00:00	0
0615-0004	2016-06-11 21:15:00	0
0615-0004	2016-06-11 21:30:00	0
0615-0004	2016-06-11 21:45:00	0
0615-0004	2016-06-11 22:00:00	0
0615-0004	2016-06-11 22:15:00	0
0615-0004	2016-06-11 22:30:00	0
0615-0004	2016-06-11 22:45:00	0
0615-0004	2016-06-11 23:00:00	12
0615-0004	2016-06-11 23:15:00	0
0615-0004	2016-06-11 23:30:00	0
0615-0004	2016-06-11 23:45:00	21
0615-0004	2016-06-12 00:00:00	20
0615-0004	2016-06-12 00:15:00	0
0615-0004	2016-06-12 00:30:00	46
0615-0004	2016-06-12 00:45:00	30
0615-0004	2016-06-12 01:00:00	0
0615-0004	2016-06-12 01:15:00	0
0615-0004	2016-06-12 01:30:00	0
0615-0004	2016-06-12 01:45:00	7
0615-0004	2016-06-12 02:00:00	0
0615-0004	2016-06-12 02:15:00	0
0615-0004	2016-06-12 02:30:00	0
0615-0004	2016-06-12 02:45:00	0
0615-0004	2016-06-12 03:00:00	0
0615-0004	2016-06-12 03:15:00	0
0615-0004	2016-06-12 03:30:00	0
0615-0004	2016-06-12 03:45:00	0
0615-0004	2016-06-12 04:00:00	0
0615-0004	2016-06-12 04:15:00	0
0615-0004	2016-06-12 04:30:00	0
0615-0004	2016-06-12 04:45:00	0
0615-0004	2016-06-12 05:00:00	0
0615-0004	2016-06-12 05:15:00	0
0615-0004	2016-06-12 05:30:00	0
0615-0004	2016-06-12 05:45:00	0
0615-0004	2016-06-12 06:00:00	0
0615-0004	2016-06-12 06:15:00	0
0615-0004	2016-06-12 06:30:00	0
0615-0004	2016-06-12 06:45:00	0
0615-0004	2016-06-12 07:00:00	0
0615-0004	2016-06-12 07:15:00	0
0615-0004	2016-06-12 07:30:00	0
0615-0004	2016-06-12 07:45:00	0
0615-0004	2016-06-12 08:00:00	0
0615-0004	2016-06-12 08:15:00	0
0615-0004	2016-06-12 08:30:00	0
0615-0004	2016-06-12 08:45:00	0
0615-0004	2016-06-12 09:00:00	0
0615-0004	2016-06-12 09:15:00	0
0615-0004	2016-06-12 09:30:00	0
0615-0004	2016-06-12 09:45:00	0
0615-0004	2016-06-12 10:00:00	0
0615-0004	2016-06-12 10:15:00	212
0615-0004	2016-06-12 10:30:00	393
0615-0004	2016-06-12 10:45:00	21
0615-0004	2016-06-12 11:00:00	6
0615-0004	2016-06-12 11:15:00	0
0615-0004	2016-06-12 11:30:00	0
0615-0004	2016-06-12 11:45:00	8
0615-0004	2016-06-12 12:00:00	68
0615-0004	2016-06-12 12:15:00	0
0615-0004	2016-06-12 12:30:00	49
0615-0004	2016-06-12 12:45:00	107
0615-0004	2016-06-12 13:00:00	98
0615-0004	2016-06-12 13:15:00	22
0615-0004	2016-06-12 13:30:00	0
0615-0004	2016-06-12 13:45:00	16
0615-0004	2016-06-12 14:00:00	9
0615-0004	2016-06-12 14:15:00	306
0615-0004	2016-06-12 14:30:00	73
0615-0004	2016-06-12 14:45:00	20
0615-0004	2016-06-12 15:00:00	193
0615-0004	2016-06-12 15:15:00	96
0615-0004	2016-06-12 15:30:00	63
0615-0004	2016-06-12 15:45:00	273
0615-0004	2016-06-12 16:00:00	143
0615-0004	2016-06-12 16:15:00	164
0615-0004	2016-06-12 16:30:00	444
0615-0004	2016-06-12 16:45:00	89
0615-0004	2016-06-12 17:00:00	193
0615-0004	2016-06-12 17:15:00	18
0615-0004	2016-06-12 17:30:00	22
0615-0004	2016-06-12 17:45:00	259
0615-0004	2016-06-12 18:00:00	377
0615-0004	2016-06-12 18:15:00	0
0615-0004	2016-06-12 18:30:00	83
0615-0004	2016-06-12 18:45:00	312
0615-0004	2016-06-12 19:00:00	733
0615-0004	2016-06-12 19:15:00	479
0615-0004	2016-06-12 19:30:00	0
0615-0004	2016-06-12 19:45:00	0
0615-0004	2016-06-12 20:00:00	86
0615-0004	2016-06-12 20:15:00	699
0615-0004	2016-06-12 20:30:00	522
0615-0004	2016-06-12 20:45:00	110
0615-0004	2016-06-12 21:00:00	212
0615-0004	2016-06-12 21:15:00	18
0615-0004	2016-06-12 21:30:00	0
0615-0004	2016-06-12 21:45:00	0
0615-0004	2016-06-12 22:00:00	0
0615-0004	2016-06-12 22:15:00	0
0615-0004	2016-06-12 22:30:00	0
0615-0004	2016-06-12 22:45:00	0
0615-0004	2016-06-12 23:00:00	0
0615-0004	2016-06-12 23:15:00	0
0615-0004	2016-06-12 23:30:00	0
0615-0004	2016-06-12 23:45:00	0
