## Supplementary Data 2 for "Digital phenotyping by consumer wearables identifies sleep-associated markers of cardiovascular disease risk and biological aging": ActivityTable_0615-0011-NHC.tsv

0615-0011	2016-06-17 00:00:00	0
0615-0011	2016-06-17 00:15:00	0
0615-0011	2016-06-17 00:30:00	0
0615-0011	2016-06-17 00:45:00	0
0615-0011	2016-06-17 01:00:00	0
0615-0011	2016-06-17 01:15:00	0
0615-0011	2016-06-17 01:30:00	0
0615-0011	2016-06-17 01:45:00	0
0615-0011	2016-06-17 02:00:00	0
0615-0011	2016-06-17 02:15:00	0
0615-0011	2016-06-17 02:30:00	0
0615-0011	2016-06-17 02:45:00	0
0615-0011	2016-06-17 03:00:00	0
0615-0011	2016-06-17 03:15:00	0
0615-0011	2016-06-17 03:30:00	0
0615-0011	2016-06-17 03:45:00	0
0615-0011	2016-06-17 04:00:00	0
0615-0011	2016-06-17 04:15:00	0
0615-0011	2016-06-17 04:30:00	0
0615-0011	2016-06-17 04:45:00	0
0615-0011	2016-06-17 05:00:00	0
0615-0011	2016-06-17 05:15:00	0
0615-0011	2016-06-17 05:30:00	0
0615-0011	2016-06-17 05:45:00	0
0615-0011	2016-06-17 06:00:00	0
0615-0011	2016-06-17 06:15:00	0
0615-0011	2016-06-17 06:30:00	0
0615-0011	2016-06-17 06:45:00	0
0615-0011	2016-06-17 07:00:00	0
0615-0011	2016-06-17 07:15:00	0
0615-0011	2016-06-17 07:30:00	0
0615-0011	2016-06-17 07:45:00	0
0615-0011	2016-06-17 08:00:00	0
0615-0011	2016-06-17 08:15:00	0
0615-0011	2016-06-17 08:30:00	0
0615-0011	2016-06-17 08:45:00	0
0615-0011	2016-06-17 09:00:00	0
0615-0011	2016-06-17 09:15:00	0
0615-0011	2016-06-17 09:30:00	0
0615-0011	2016-06-17 09:45:00	0
0615-0011	2016-06-17 10:00:00	0
0615-0011	2016-06-17 10:15:00	0
0615-0011	2016-06-17 10:30:00	0
0615-0011	2016-06-17 10:45:00	0
0615-0011	2016-06-17 11:00:00	162
0615-0011	2016-06-17 11:15:00	59
0615-0011	2016-06-17 11:30:00	303
0615-0011	2016-06-17 11:45:00	23
0615-0011	2016-06-17 12:00:00	6
0615-0011	2016-06-17 12:15:00	15
0615-0011	2016-06-17 12:30:00	0
0615-0011	2016-06-17 12:45:00	146
0615-0011	2016-06-17 13:00:00	113
0615-0011	2016-06-17 13:15:00	23
0615-0011	2016-06-17 13:30:00	6
0615-0011	2016-06-17 13:45:00	36
0615-0011	2016-06-17 14:00:00	406
0615-0011	2016-06-17 14:15:00	15
0615-0011	2016-06-17 14:30:00	4
0615-0011	2016-06-17 14:45:00	0
0615-0011	2016-06-17 15:00:00	0
0615-0011	2016-06-17 15:15:00	216
0615-0011	2016-06-17 15:30:00	219
0615-0011	2016-06-17 15:45:00	393
0615-0011	2016-06-17 16:00:00	937
0615-0011	2016-06-17 16:15:00	48
0615-0011	2016-06-17 16:30:00	23
0615-0011	2016-06-17 16:45:00	13
0615-0011	2016-06-17 17:00:00	0
0615-0011	2016-06-17 17:15:00	103
0615-0011	2016-06-17 17:30:00	169
0615-0011	2016-06-17 17:45:00	7
0615-0011	2016-06-17 18:00:00	272
0615-0011	2016-06-17 18:15:00	277
0615-0011	2016-06-17 18:30:00	308
0615-0011	2016-06-17 18:45:00	216
0615-0011	2016-06-17 19:00:00	53
0615-0011	2016-06-17 19:15:00	76
0615-0011	2016-06-17 19:30:00	76
0615-0011	2016-06-17 19:45:00	115
0615-0011	2016-06-17 20:00:00	0
0615-0011	2016-06-17 20:15:00	65
0615-0011	2016-06-17 20:30:00	57
0615-0011	2016-06-17 20:45:00	196
0615-0011	2016-06-17 21:00:00	0
0615-0011	2016-06-17 21:15:00	311
0615-0011	2016-06-17 21:30:00	11
0615-0011	2016-06-17 21:45:00	0
0615-0011	2016-06-17 22:00:00	43
0615-0011	2016-06-17 22:15:00	116
0615-0011	2016-06-17 22:30:00	31
0615-0011	2016-06-17 22:45:00	0
0615-0011	2016-06-17 23:00:00	0
0615-0011	2016-06-17 23:15:00	0
0615-0011	2016-06-17 23:30:00	23
0615-0011	2016-06-17 23:45:00	18
0615-0011	2016-06-18 00:00:00	0
0615-0011	2016-06-18 00:15:00	0
0615-0011	2016-06-18 00:30:00	0
0615-0011	2016-06-18 00:45:00	0
0615-0011	2016-06-18 01:00:00	0
0615-0011	2016-06-18 01:15:00	0
0615-0011	2016-06-18 01:30:00	0
0615-0011	2016-06-18 01:45:00	0
0615-0011	2016-06-18 02:00:00	0
0615-0011	2016-06-18 02:15:00	0
0615-0011	2016-06-18 02:30:00	0
0615-0011	2016-06-18 02:45:00	0
0615-0011	2016-06-18 03:00:00	0
0615-0011	2016-06-18 03:15:00	0
0615-0011	2016-06-18 03:30:00	0
0615-0011	2016-06-18 03:45:00	7
0615-0011	2016-06-18 04:00:00	0
0615-0011	2016-06-18 04:15:00	0
0615-0011	2016-06-18 04:30:00	0
0615-0011	2016-06-18 04:45:00	0
0615-0011	2016-06-18 05:00:00	0
0615-0011	2016-06-18 05:15:00	0
0615-0011	2016-06-18 05:30:00	0
0615-0011	2016-06-18 05:45:00	0
0615-0011	2016-06-18 06:00:00	0
0615-0011	2016-06-18 06:15:00	0
0615-0011	2016-06-18 06:30:00	0
0615-0011	2016-06-18 06:45:00	0
0615-0011	2016-06-18 07:00:00	0
0615-0011	2016-06-18 07:15:00	0
0615-0011	2016-06-18 07:30:00	0
0615-0011	2016-06-18 07:45:00	0
0615-0011	2016-06-18 08:00:00	0
0615-0011	2016-06-18 08:15:00	30
0615-0011	2016-06-18 08:30:00	359
0615-0011	2016-06-18 08:45:00	297
0615-0011	2016-06-18 09:00:00	322
0615-0011	2016-06-18 09:15:00	72
0615-0011	2016-06-18 09:30:00	13
0615-0011	2016-06-18 09:45:00	92
0615-0011	2016-06-18 10:00:00	0
0615-0011	2016-06-18 10:15:00	13
0615-0011	2016-06-18 10:30:00	29
0615-0011	2016-06-18 10:45:00	0
0615-0011	2016-06-18 11:00:00	90
0615-0011	2016-06-18 11:15:00	14
0615-0011	2016-06-18 11:30:00	166
0615-0011	2016-06-18 11:45:00	455
0615-0011	2016-06-18 12:00:00	237
0615-0011	2016-06-18 12:15:00	340
0615-0011	2016-06-18 12:30:00	389
0615-0011	2016-06-18 12:45:00	335
0615-0011	2016-06-18 13:00:00	291
0615-0011	2016-06-18 13:15:00	102
0615-0011	2016-06-18 13:30:00	0
0615-0011	2016-06-18 13:45:00	0
0615-0011	2016-06-18 14:00:00	20
0615-0011	2016-06-18 14:15:00	41
0615-0011	2016-06-18 14:30:00	137
0615-0011	2016-06-18 14:45:00	0
0615-0011	2016-06-18 15:00:00	0
0615-0011	2016-06-18 15:15:00	35
0615-0011	2016-06-18 15:30:00	173
0615-0011	2016-06-18 15:45:00	63
0615-0011	2016-06-18 16:00:00	26
0615-0011	2016-06-18 16:15:00	76
0615-0011	2016-06-18 16:30:00	121
0615-0011	2016-06-18 16:45:00	248
0615-0011	2016-06-18 17:00:00	1349
0615-0011	2016-06-18 17:15:00	1387
0615-0011	2016-06-18 17:30:00	848
0615-0011	2016-06-18 17:45:00	1108
0615-0011	2016-06-18 18:00:00	915
0615-0011	2016-06-18 18:15:00	85
0615-0011	2016-06-18 18:30:00	87
0615-0011	2016-06-18 18:45:00	249
0615-0011	2016-06-18 19:00:00	248
0615-0011	2016-06-18 19:15:00	158
0615-0011	2016-06-18 19:30:00	561
0615-0011	2016-06-18 19:45:00	8
0615-0011	2016-06-18 20:00:00	89
0615-0011	2016-06-18 20:15:00	109
0615-0011	2016-06-18 20:30:00	319
0615-0011	2016-06-18 20:45:00	312
0615-0011	2016-06-18 21:00:00	203
0615-0011	2016-06-18 21:15:00	150
0615-0011	2016-06-18 21:30:00	210
0615-0011	2016-06-18 21:45:00	195
0615-0011	2016-06-18 22:00:00	186
0615-0011	2016-06-18 22:15:00	231
0615-0011	2016-06-18 22:30:00	266
0615-0011	2016-06-18 22:45:00	381
0615-0011	2016-06-18 23:00:00	60
0615-0011	2016-06-18 23:15:00	31
0615-0011	2016-06-18 23:30:00	101
0615-0011	2016-06-18 23:45:00	0
0615-0011	2016-06-19 00:00:00	0
0615-0011	2016-06-19 00:15:00	0
0615-0011	2016-06-19 00:30:00	0
0615-0011	2016-06-19 00:45:00	0
0615-0011	2016-06-19 01:00:00	0
0615-0011	2016-06-19 01:15:00	0
0615-0011	2016-06-19 01:30:00	8
0615-0011	2016-06-19 01:45:00	0
0615-0011	2016-06-19 02:00:00	0
0615-0011	2016-06-19 02:15:00	0
0615-0011	2016-06-19 02:30:00	0
0615-0011	2016-06-19 02:45:00	0
0615-0011	2016-06-19 03:00:00	0
0615-0011	2016-06-19 03:15:00	0
0615-0011	2016-06-19 03:30:00	0
0615-0011	2016-06-19 03:45:00	0
0615-0011	2016-06-19 04:00:00	0
0615-0011	2016-06-19 04:15:00	0
0615-0011	2016-06-19 04:30:00	0
0615-0011	2016-06-19 04:45:00	0
0615-0011	2016-06-19 05:00:00	0
0615-0011	2016-06-19 05:15:00	0
0615-0011	2016-06-19 05:30:00	0
0615-0011	2016-06-19 05:45:00	0
0615-0011	2016-06-19 06:00:00	0
0615-0011	2016-06-19 06:15:00	0
0615-0011	2016-06-19 06:30:00	0
0615-0011	2016-06-19 06:45:00	0
0615-0011	2016-06-19 07:00:00	0
0615-0011	2016-06-19 07:15:00	0
0615-0011	2016-06-19 07:30:00	20
0615-0011	2016-06-19 07:45:00	285
0615-0011	2016-06-19 08:00:00	573
0615-0011	2016-06-19 08:15:00	1333
0615-0011	2016-06-19 08:30:00	1864
0615-0011	2016-06-19 08:45:00	717
0615-0011	2016-06-19 09:00:00	1251
0615-0011	2016-06-19 09:15:00	973
0615-0011	2016-06-19 09:30:00	177
0615-0011	2016-06-19 09:45:00	157
0615-0011	2016-06-19 10:00:00	110
0615-0011	2016-06-19 10:15:00	135
0615-0011	2016-06-19 10:30:00	54
0615-0011	2016-06-19 10:45:00	506
0615-0011	2016-06-19 11:00:00	53
0615-0011	2016-06-19 11:15:00	72
0615-0011	2016-06-19 11:30:00	0
0615-0011	2016-06-19 11:45:00	30
0615-0011	2016-06-19 12:00:00	265
0615-0011	2016-06-19 12:15:00	110
0615-0011	2016-06-19 12:30:00	219
0615-0011	2016-06-19 12:45:00	74
0615-0011	2016-06-19 13:00:00	13
0615-0011	2016-06-19 13:15:00	41
0615-0011	2016-06-19 13:30:00	116
0615-0011	2016-06-19 13:45:00	99
0615-0011	2016-06-19 14:00:00	0
0615-0011	2016-06-19 14:15:00	0
0615-0011	2016-06-19 14:30:00	436
0615-0011	2016-06-19 14:45:00	12
0615-0011	2016-06-19 15:00:00	0
0615-0011	2016-06-19 15:15:00	18
0615-0011	2016-06-19 15:30:00	0
0615-0011	2016-06-19 15:45:00	75
0615-0011	2016-06-19 16:00:00	274
0615-0011	2016-06-19 16:15:00	106
0615-0011	2016-06-19 16:30:00	323
0615-0011	2016-06-19 16:45:00	342
0615-0011	2016-06-19 17:00:00	105
0615-0011	2016-06-19 17:15:00	332
0615-0011	2016-06-19 17:30:00	11
0615-0011	2016-06-19 17:45:00	8
0615-0011	2016-06-19 18:00:00	62
0615-0011	2016-06-19 18:15:00	102
0615-0011	2016-06-19 18:30:00	170
0615-0011	2016-06-19 18:45:00	50
0615-0011	2016-06-19 19:00:00	21
0615-0011	2016-06-19 19:15:00	79
0615-0011	2016-06-19 19:30:00	32
0615-0011	2016-06-19 19:45:00	0
0615-0011	2016-06-19 20:00:00	101
0615-0011	2016-06-19 20:15:00	151
0615-0011	2016-06-19 20:30:00	204
0615-0011	2016-06-19 20:45:00	303
0615-0011	2016-06-19 21:00:00	17
0615-0011	2016-06-19 21:15:00	378
0615-0011	2016-06-19 21:30:00	99
0615-0011	2016-06-19 21:45:00	0
0615-0011	2016-06-19 22:00:00	84
0615-0011	2016-06-19 22:15:00	34
0615-0011	2016-06-19 22:30:00	20
0615-0011	2016-06-19 22:45:00	14
0615-0011	2016-06-19 23:00:00	0
0615-0011	2016-06-19 23:15:00	0
0615-0011	2016-06-19 23:30:00	42
0615-0011	2016-06-19 23:45:00	0
0615-0011	2016-06-20 00:00:00	0
0615-0011	2016-06-20 00:15:00	0
0615-0011	2016-06-20 00:30:00	0
0615-0011	2016-06-20 00:45:00	0
0615-0011	2016-06-20 01:00:00	16
0615-0011	2016-06-20 01:15:00	0
0615-0011	2016-06-20 01:30:00	0
0615-0011	2016-06-20 01:45:00	0
0615-0011	2016-06-20 02:00:00	0
0615-0011	2016-06-20 02:15:00	0
0615-0011	2016-06-20 02:30:00	0
0615-0011	2016-06-20 02:45:00	0
0615-0011	2016-06-20 03:00:00	0
0615-0011	2016-06-20 03:15:00	0
0615-0011	2016-06-20 03:30:00	0
0615-0011	2016-06-20 03:45:00	0
0615-0011	2016-06-20 04:00:00	0
0615-0011	2016-06-20 04:15:00	0
0615-0011	2016-06-20 04:30:00	0
0615-0011	2016-06-20 04:45:00	0
0615-0011	2016-06-20 05:00:00	0
0615-0011	2016-06-20 05:15:00	0
0615-0011	2016-06-20 05:30:00	0
0615-0011	2016-06-20 05:45:00	0
0615-0011	2016-06-20 06:00:00	38
0615-0011	2016-06-20 06:15:00	251
0615-0011	2016-06-20 06:30:00	362
0615-0011	2016-06-20 06:45:00	144
0615-0011	2016-06-20 07:00:00	285
0615-0011	2016-06-20 07:15:00	164
0615-0011	2016-06-20 07:30:00	279
0615-0011	2016-06-20 07:45:00	153
0615-0011	2016-06-20 08:00:00	161
0615-0011	2016-06-20 08:15:00	147
0615-0011	2016-06-20 08:30:00	161
0615-0011	2016-06-20 08:45:00	133
0615-0011	2016-06-20 09:00:00	125
0615-0011	2016-06-20 09:15:00	242
0615-0011	2016-06-20 09:30:00	465
0615-0011	2016-06-20 09:45:00	55
0615-0011	2016-06-20 10:00:00	13
0615-0011	2016-06-20 10:15:00	35
0615-0011	2016-06-20 10:30:00	139
0615-0011	2016-06-20 10:45:00	107
0615-0011	2016-06-20 11:00:00	153
0615-0011	2016-06-20 11:15:00	76
0615-0011	2016-06-20 11:30:00	14
0615-0011	2016-06-20 11:45:00	604
0615-0011	2016-06-20 12:00:00	846
0615-0011	2016-06-20 12:15:00	453
0615-0011	2016-06-20 12:30:00	5
0615-0011	2016-06-20 12:45:00	7
0615-0011	2016-06-20 13:00:00	167
0615-0011	2016-06-20 13:15:00	31
0615-0011	2016-06-20 13:30:00	73
0615-0011	2016-06-20 13:45:00	68
0615-0011	2016-06-20 14:00:00	300
0615-0011	2016-06-20 14:15:00	30
0615-0011	2016-06-20 14:30:00	35
0615-0011	2016-06-20 14:45:00	58
0615-0011	2016-06-20 15:00:00	89
0615-0011	2016-06-20 15:15:00	65
0615-0011	2016-06-20 15:30:00	14
0615-0011	2016-06-20 15:45:00	32
0615-0011	2016-06-20 16:00:00	34
0615-0011	2016-06-20 16:15:00	203
0615-0011	2016-06-20 16:30:00	35
0615-0011	2016-06-20 16:45:00	61
0615-0011	2016-06-20 17:00:00	734
0615-0011	2016-06-20 17:15:00	31
0615-0011	2016-06-20 17:30:00	145
0615-0011	2016-06-20 17:45:00	418
0615-0011	2016-06-20 18:00:00	263
0615-0011	2016-06-20 18:15:00	644
0615-0011	2016-06-20 18:30:00	1452
0615-0011	2016-06-20 18:45:00	1506
0615-0011	2016-06-20 19:00:00	235
0615-0011	2016-06-20 19:15:00	1347
0615-0011	2016-06-20 19:30:00	1168
0615-0011	2016-06-20 19:45:00	37
0615-0011	2016-06-20 20:00:00	224
0615-0011	2016-06-20 20:15:00	92
0615-0011	2016-06-20 20:30:00	76
0615-0011	2016-06-20 20:45:00	0
0615-0011	2016-06-20 21:00:00	0
0615-0011	2016-06-20 21:15:00	534
0615-0011	2016-06-20 21:30:00	1213
0615-0011	2016-06-20 21:45:00	44
0615-0011	2016-06-20 22:00:00	289
0615-0011	2016-06-20 22:15:00	241
0615-0011	2016-06-20 22:30:00	0
0615-0011	2016-06-20 22:45:00	22
0615-0011	2016-06-20 23:00:00	24
0615-0011	2016-06-20 23:15:00	0
0615-0011	2016-06-20 23:30:00	0
0615-0011	2016-06-20 23:45:00	0
0615-0011	2016-06-21 00:00:00	0
0615-0011	2016-06-21 00:15:00	0
0615-0011	2016-06-21 00:30:00	0
0615-0011	2016-06-21 00:45:00	0
0615-0011	2016-06-21 01:00:00	0
0615-0011	2016-06-21 01:15:00	0
0615-0011	2016-06-21 01:30:00	0
0615-0011	2016-06-21 01:45:00	0
0615-0011	2016-06-21 02:00:00	16
0615-0011	2016-06-21 02:15:00	12
0615-0011	2016-06-21 02:30:00	0
0615-0011	2016-06-21 02:45:00	0
0615-0011	2016-06-21 03:00:00	0
0615-0011	2016-06-21 03:15:00	0
0615-0011	2016-06-21 03:30:00	0
0615-0011	2016-06-21 03:45:00	0
0615-0011	2016-06-21 04:00:00	0
0615-0011	2016-06-21 04:15:00	0
0615-0011	2016-06-21 04:30:00	0
0615-0011	2016-06-21 04:45:00	0
0615-0011	2016-06-21 05:00:00	0
0615-0011	2016-06-21 05:15:00	0
0615-0011	2016-06-21 05:30:00	0
0615-0011	2016-06-21 05:45:00	0
0615-0011	2016-06-21 06:00:00	119
0615-0011	2016-06-21 06:15:00	7
0615-0011	2016-06-21 06:30:00	39
0615-0011	2016-06-21 06:45:00	342
0615-0011	2016-06-21 07:00:00	307
0615-0011	2016-06-21 07:15:00	180
0615-0011	2016-06-21 07:30:00	340
0615-0011	2016-06-21 07:45:00	133
0615-0011	2016-06-21 08:00:00	299
0615-0011	2016-06-21 08:15:00	218
0615-0011	2016-06-21 08:30:00	19
0615-0011	2016-06-21 08:45:00	30
0615-0011	2016-06-21 09:00:00	48
0615-0011	2016-06-21 09:15:00	9
0615-0011	2016-06-21 09:30:00	442
0615-0011	2016-06-21 09:45:00	8
0615-0011	2016-06-21 10:00:00	11
0615-0011	2016-06-21 10:15:00	35
0615-0011	2016-06-21 10:30:00	269
0615-0011	2016-06-21 10:45:00	17
0615-0011	2016-06-21 11:00:00	15
0615-0011	2016-06-21 11:15:00	13
0615-0011	2016-06-21 11:30:00	225
0615-0011	2016-06-21 11:45:00	548
0615-0011	2016-06-21 12:00:00	849
0615-0011	2016-06-21 12:15:00	0
0615-0011	2016-06-21 12:30:00	41
0615-0011	2016-06-21 12:45:00	12
0615-0011	2016-06-21 13:00:00	29
0615-0011	2016-06-21 13:15:00	62
0615-0011	2016-06-21 13:30:00	108
0615-0011	2016-06-21 13:45:00	275
0615-0011	2016-06-21 14:00:00	60
0615-0011	2016-06-21 14:15:00	29
0615-0011	2016-06-21 14:30:00	24
0615-0011	2016-06-21 14:45:00	7
0615-0011	2016-06-21 15:00:00	38
0615-0011	2016-06-21 15:15:00	23
0615-0011	2016-06-21 15:30:00	15
0615-0011	2016-06-21 15:45:00	4
0615-0011	2016-06-21 16:00:00	22
0615-0011	2016-06-21 16:15:00	237
0615-0011	2016-06-21 16:30:00	15
0615-0011	2016-06-21 16:45:00	409
0615-0011	2016-06-21 17:00:00	90
0615-0011	2016-06-21 17:15:00	658
0615-0011	2016-06-21 17:30:00	0
0615-0011	2016-06-21 17:45:00	454
0615-0011	2016-06-21 18:00:00	346
0615-0011	2016-06-21 18:15:00	1199
0615-0011	2016-06-21 18:30:00	1691
0615-0011	2016-06-21 18:45:00	586
0615-0011	2016-06-21 19:00:00	742
0615-0011	2016-06-21 19:15:00	906
0615-0011	2016-06-21 19:30:00	0
0615-0011	2016-06-21 19:45:00	256
0615-0011	2016-06-21 20:00:00	64
0615-0011	2016-06-21 20:15:00	233
0615-0011	2016-06-21 20:30:00	37
0615-0011	2016-06-21 20:45:00	146
0615-0011	2016-06-21 21:00:00	385
0615-0011	2016-06-21 21:15:00	171
0615-0011	2016-06-21 21:30:00	24
0615-0011	2016-06-21 21:45:00	442
0615-0011	2016-06-21 22:00:00	333
0615-0011	2016-06-21 22:15:00	23
0615-0011	2016-06-21 22:30:00	29
0615-0011	2016-06-21 22:45:00	0
0615-0011	2016-06-21 23:00:00	0
0615-0011	2016-06-21 23:15:00	0
0615-0011	2016-06-21 23:30:00	0
0615-0011	2016-06-21 23:45:00	0
0615-0011	2016-06-22 00:00:00	10
0615-0011	2016-06-22 00:15:00	0
0615-0011	2016-06-22 00:30:00	0
0615-0011	2016-06-22 00:45:00	0
0615-0011	2016-06-22 01:00:00	0
0615-0011	2016-06-22 01:15:00	0
0615-0011	2016-06-22 01:30:00	0
0615-0011	2016-06-22 01:45:00	0
0615-0011	2016-06-22 02:00:00	0
0615-0011	2016-06-22 02:15:00	0
0615-0011	2016-06-22 02:30:00	0
0615-0011	2016-06-22 02:45:00	10
0615-0011	2016-06-22 03:00:00	0
0615-0011	2016-06-22 03:15:00	0
0615-0011	2016-06-22 03:30:00	0
0615-0011	2016-06-22 03:45:00	0
0615-0011	2016-06-22 04:00:00	0
0615-0011	2016-06-22 04:15:00	8
0615-0011	2016-06-22 04:30:00	0
0615-0011	2016-06-22 04:45:00	0
0615-0011	2016-06-22 05:00:00	0
0615-0011	2016-06-22 05:15:00	0
0615-0011	2016-06-22 05:30:00	7
0615-0011	2016-06-22 05:45:00	0
0615-0011	2016-06-22 06:00:00	9
0615-0011	2016-06-22 06:15:00	31
0615-0011	2016-06-22 06:30:00	10
0615-0011	2016-06-22 06:45:00	420
0615-0011	2016-06-22 07:00:00	319
0615-0011	2016-06-22 07:15:00	449
0615-0011	2016-06-22 07:30:00	231
0615-0011	2016-06-22 07:45:00	150
0615-0011	2016-06-22 08:00:00	0
0615-0011	2016-06-22 08:15:00	140
0615-0011	2016-06-22 08:30:00	190
0615-0011	2016-06-22 08:45:00	149
0615-0011	2016-06-22 09:00:00	0
0615-0011	2016-06-22 09:15:00	7
0615-0011	2016-06-22 09:30:00	0
0615-0011	2016-06-22 09:45:00	0
0615-0011	2016-06-22 10:00:00	0
0615-0011	2016-06-22 10:15:00	0
0615-0011	2016-06-22 10:30:00	0
0615-0011	2016-06-22 10:45:00	0
0615-0011	2016-06-22 11:00:00	0
0615-0011	2016-06-22 11:15:00	0
0615-0011	2016-06-22 11:30:00	0
0615-0011	2016-06-22 11:45:00	0
0615-0011	2016-06-22 12:00:00	0
0615-0011	2016-06-22 12:15:00	0
0615-0011	2016-06-22 12:30:00	0
0615-0011	2016-06-22 12:45:00	0
0615-0011	2016-06-22 13:00:00	0
0615-0011	2016-06-22 13:15:00	0
0615-0011	2016-06-22 13:30:00	0
0615-0011	2016-06-22 13:45:00	0
0615-0011	2016-06-22 14:00:00	0
0615-0011	2016-06-22 14:15:00	0
0615-0011	2016-06-22 14:30:00	0
0615-0011	2016-06-22 14:45:00	0
0615-0011	2016-06-22 15:00:00	0
0615-0011	2016-06-22 15:15:00	0
0615-0011	2016-06-22 15:30:00	0
0615-0011	2016-06-22 15:45:00	0
0615-0011	2016-06-22 16:00:00	0
0615-0011	2016-06-22 16:15:00	0
0615-0011	2016-06-22 16:30:00	0
0615-0011	2016-06-22 16:45:00	0
0615-0011	2016-06-22 17:00:00	0
0615-0011	2016-06-22 17:15:00	0
0615-0011	2016-06-22 17:30:00	0
0615-0011	2016-06-22 17:45:00	0
0615-0011	2016-06-22 18:00:00	0
0615-0011	2016-06-22 18:15:00	0
0615-0011	2016-06-22 18:30:00	0
0615-0011	2016-06-22 18:45:00	0
0615-0011	2016-06-22 19:00:00	0
0615-0011	2016-06-22 19:15:00	0
0615-0011	2016-06-22 19:30:00	0
0615-0011	2016-06-22 19:45:00	0
0615-0011	2016-06-22 20:00:00	0
0615-0011	2016-06-22 20:15:00	0
0615-0011	2016-06-22 20:30:00	0
0615-0011	2016-06-22 20:45:00	0
0615-0011	2016-06-22 21:00:00	0
0615-0011	2016-06-22 21:15:00	0
0615-0011	2016-06-22 21:30:00	0
0615-0011	2016-06-22 21:45:00	0
0615-0011	2016-06-22 22:00:00	0
0615-0011	2016-06-22 22:15:00	0
0615-0011	2016-06-22 22:30:00	0
0615-0011	2016-06-22 22:45:00	0
0615-0011	2016-06-22 23:00:00	0
0615-0011	2016-06-22 23:15:00	0
0615-0011	2016-06-22 23:30:00	0
0615-0011	2016-06-22 23:45:00	0
