## Supplementary Data 2 for "Digital phenotyping by consumer wearables identifies sleep-associated markers of cardiovascular disease risk and biological aging": ActivityTable_0615-0015-NHC.tsv

0615-0015	2016-07-01 00:00:00	0
0615-0015	2016-07-01 00:15:00	0
0615-0015	2016-07-01 00:30:00	0
0615-0015	2016-07-01 00:45:00	0
0615-0015	2016-07-01 01:00:00	0
0615-0015	2016-07-01 01:15:00	0
0615-0015	2016-07-01 01:30:00	0
0615-0015	2016-07-01 01:45:00	0
0615-0015	2016-07-01 02:00:00	0
0615-0015	2016-07-01 02:15:00	0
0615-0015	2016-07-01 02:30:00	0
0615-0015	2016-07-01 02:45:00	0
0615-0015	2016-07-01 03:00:00	0
0615-0015	2016-07-01 03:15:00	0
0615-0015	2016-07-01 03:30:00	0
0615-0015	2016-07-01 03:45:00	0
0615-0015	2016-07-01 04:00:00	0
0615-0015	2016-07-01 04:15:00	0
0615-0015	2016-07-01 04:30:00	0
0615-0015	2016-07-01 04:45:00	0
0615-0015	2016-07-01 05:00:00	0
0615-0015	2016-07-01 05:15:00	0
0615-0015	2016-07-01 05:30:00	0
0615-0015	2016-07-01 05:45:00	0
0615-0015	2016-07-01 06:00:00	0
0615-0015	2016-07-01 06:15:00	0
0615-0015	2016-07-01 06:30:00	0
0615-0015	2016-07-01 06:45:00	0
0615-0015	2016-07-01 07:00:00	0
0615-0015	2016-07-01 07:15:00	0
0615-0015	2016-07-01 07:30:00	0
0615-0015	2016-07-01 07:45:00	0
0615-0015	2016-07-01 08:00:00	0
0615-0015	2016-07-01 08:15:00	0
0615-0015	2016-07-01 08:30:00	0
0615-0015	2016-07-01 08:45:00	0
0615-0015	2016-07-01 09:00:00	0
0615-0015	2016-07-01 09:15:00	0
0615-0015	2016-07-01 09:30:00	0
0615-0015	2016-07-01 09:45:00	0
0615-0015	2016-07-01 10:00:00	0
0615-0015	2016-07-01 10:15:00	0
0615-0015	2016-07-01 10:30:00	0
0615-0015	2016-07-01 10:45:00	0
0615-0015	2016-07-01 11:00:00	0
0615-0015	2016-07-01 11:15:00	0
0615-0015	2016-07-01 11:30:00	246
0615-0015	2016-07-01 11:45:00	1037
0615-0015	2016-07-01 12:00:00	179
0615-0015	2016-07-01 12:15:00	38
0615-0015	2016-07-01 12:30:00	327
0615-0015	2016-07-01 12:45:00	610
0615-0015	2016-07-01 13:00:00	303
0615-0015	2016-07-01 13:15:00	710
0615-0015	2016-07-01 13:30:00	536
0615-0015	2016-07-01 13:45:00	246
0615-0015	2016-07-01 14:00:00	244
0615-0015	2016-07-01 14:15:00	78
0615-0015	2016-07-01 14:30:00	160
0615-0015	2016-07-01 14:45:00	790
0615-0015	2016-07-01 15:00:00	371
0615-0015	2016-07-01 15:15:00	925
0615-0015	2016-07-01 15:30:00	940
0615-0015	2016-07-01 15:45:00	539
0615-0015	2016-07-01 16:00:00	348
0615-0015	2016-07-01 16:15:00	26
0615-0015	2016-07-01 16:30:00	23
0615-0015	2016-07-01 16:45:00	209
0615-0015	2016-07-01 17:00:00	233
0615-0015	2016-07-01 17:15:00	606
0615-0015	2016-07-01 17:30:00	402
0615-0015	2016-07-01 17:45:00	603
0615-0015	2016-07-01 18:00:00	318
0615-0015	2016-07-01 18:15:00	390
0615-0015	2016-07-01 18:30:00	62
0615-0015	2016-07-01 18:45:00	397
0615-0015	2016-07-01 19:00:00	11
0615-0015	2016-07-01 19:15:00	0
0615-0015	2016-07-01 19:30:00	109
0615-0015	2016-07-01 19:45:00	1163
0615-0015	2016-07-01 20:00:00	1484
0615-0015	2016-07-01 20:15:00	498
0615-0015	2016-07-01 20:30:00	288
0615-0015	2016-07-01 20:45:00	945
0615-0015	2016-07-01 21:00:00	1485
0615-0015	2016-07-01 21:15:00	1501
0615-0015	2016-07-01 21:30:00	366
0615-0015	2016-07-01 21:45:00	16
0615-0015	2016-07-01 22:00:00	0
0615-0015	2016-07-01 22:15:00	0
0615-0015	2016-07-01 22:30:00	0
0615-0015	2016-07-01 22:45:00	0
0615-0015	2016-07-01 23:00:00	76
0615-0015	2016-07-01 23:15:00	0
0615-0015	2016-07-01 23:30:00	0
0615-0015	2016-07-01 23:45:00	0
0615-0015	2016-07-02 00:00:00	0
0615-0015	2016-07-02 00:15:00	0
0615-0015	2016-07-02 00:30:00	0
0615-0015	2016-07-02 00:45:00	0
0615-0015	2016-07-02 01:00:00	0
0615-0015	2016-07-02 01:15:00	0
0615-0015	2016-07-02 01:30:00	0
0615-0015	2016-07-02 01:45:00	0
0615-0015	2016-07-02 02:00:00	12
0615-0015	2016-07-02 02:15:00	1
0615-0015	2016-07-02 02:30:00	0
0615-0015	2016-07-02 02:45:00	0
0615-0015	2016-07-02 03:00:00	0
0615-0015	2016-07-02 03:15:00	0
0615-0015	2016-07-02 03:30:00	0
0615-0015	2016-07-02 03:45:00	0
0615-0015	2016-07-02 04:00:00	0
0615-0015	2016-07-02 04:15:00	0
0615-0015	2016-07-02 04:30:00	0
0615-0015	2016-07-02 04:45:00	0
0615-0015	2016-07-02 05:00:00	0
0615-0015	2016-07-02 05:15:00	0
0615-0015	2016-07-02 05:30:00	12
0615-0015	2016-07-02 05:45:00	0
0615-0015	2016-07-02 06:00:00	0
0615-0015	2016-07-02 06:15:00	0
0615-0015	2016-07-02 06:30:00	0
0615-0015	2016-07-02 06:45:00	0
0615-0015	2016-07-02 07:00:00	0
0615-0015	2016-07-02 07:15:00	0
0615-0015	2016-07-02 07:30:00	290
0615-0015	2016-07-02 07:45:00	193
0615-0015	2016-07-02 08:00:00	740
0615-0015	2016-07-02 08:15:00	698
0615-0015	2016-07-02 08:30:00	506
0615-0015	2016-07-02 08:45:00	180
0615-0015	2016-07-02 09:00:00	467
0615-0015	2016-07-02 09:15:00	656
0615-0015	2016-07-02 09:30:00	621
0615-0015	2016-07-02 09:45:00	101
0615-0015	2016-07-02 10:00:00	321
0615-0015	2016-07-02 10:15:00	320
0615-0015	2016-07-02 10:30:00	481
0615-0015	2016-07-02 10:45:00	437
0615-0015	2016-07-02 11:00:00	151
0615-0015	2016-07-02 11:15:00	615
0615-0015	2016-07-02 11:30:00	159
0615-0015	2016-07-02 11:45:00	249
0615-0015	2016-07-02 12:00:00	499
0615-0015	2016-07-02 12:15:00	355
0615-0015	2016-07-02 12:30:00	22
0615-0015	2016-07-02 12:45:00	0
0615-0015	2016-07-02 13:00:00	255
0615-0015	2016-07-02 13:15:00	0
0615-0015	2016-07-02 13:30:00	652
0615-0015	2016-07-02 13:45:00	290
0615-0015	2016-07-02 14:00:00	925
0615-0015	2016-07-02 14:15:00	13
0615-0015	2016-07-02 14:30:00	31
0615-0015	2016-07-02 14:45:00	94
0615-0015	2016-07-02 15:00:00	25
0615-0015	2016-07-02 15:15:00	0
0615-0015	2016-07-02 15:30:00	102
0615-0015	2016-07-02 15:45:00	0
0615-0015	2016-07-02 16:00:00	96
0615-0015	2016-07-02 16:15:00	890
0615-0015	2016-07-02 16:30:00	642
0615-0015	2016-07-02 16:45:00	192
0615-0015	2016-07-02 17:00:00	175
0615-0015	2016-07-02 17:15:00	256
0615-0015	2016-07-02 17:30:00	32
0615-0015	2016-07-02 17:45:00	130
0615-0015	2016-07-02 18:00:00	26
0615-0015	2016-07-02 18:15:00	9
0615-0015	2016-07-02 18:30:00	357
0615-0015	2016-07-02 18:45:00	34
0615-0015	2016-07-02 19:00:00	37
0615-0015	2016-07-02 19:15:00	20
0615-0015	2016-07-02 19:30:00	25
0615-0015	2016-07-02 19:45:00	18
0615-0015	2016-07-02 20:00:00	90
0615-0015	2016-07-02 20:15:00	24
0615-0015	2016-07-02 20:30:00	8
0615-0015	2016-07-02 20:45:00	20
0615-0015	2016-07-02 21:00:00	671
0615-0015	2016-07-02 21:15:00	943
0615-0015	2016-07-02 21:30:00	0
0615-0015	2016-07-02 21:45:00	93
0615-0015	2016-07-02 22:00:00	19
0615-0015	2016-07-02 22:15:00	0
0615-0015	2016-07-02 22:30:00	223
0615-0015	2016-07-02 22:45:00	19
0615-0015	2016-07-02 23:00:00	7
0615-0015	2016-07-02 23:15:00	0
0615-0015	2016-07-02 23:30:00	0
0615-0015	2016-07-02 23:45:00	0
0615-0015	2016-07-03 00:00:00	0
0615-0015	2016-07-03 00:15:00	0
0615-0015	2016-07-03 00:30:00	0
0615-0015	2016-07-03 00:45:00	0
0615-0015	2016-07-03 01:00:00	0
0615-0015	2016-07-03 01:15:00	0
0615-0015	2016-07-03 01:30:00	0
0615-0015	2016-07-03 01:45:00	0
0615-0015	2016-07-03 02:00:00	0
0615-0015	2016-07-03 02:15:00	0
0615-0015	2016-07-03 02:30:00	0
0615-0015	2016-07-03 02:45:00	0
0615-0015	2016-07-03 03:00:00	0
0615-0015	2016-07-03 03:15:00	0
0615-0015	2016-07-03 03:30:00	0
0615-0015	2016-07-03 03:45:00	0
0615-0015	2016-07-03 04:00:00	0
0615-0015	2016-07-03 04:15:00	0
0615-0015	2016-07-03 04:30:00	0
0615-0015	2016-07-03 04:45:00	0
0615-0015	2016-07-03 05:00:00	0
0615-0015	2016-07-03 05:15:00	0
0615-0015	2016-07-03 05:30:00	0
0615-0015	2016-07-03 05:45:00	0
0615-0015	2016-07-03 06:00:00	0
0615-0015	2016-07-03 06:15:00	0
0615-0015	2016-07-03 06:30:00	7
0615-0015	2016-07-03 06:45:00	0
0615-0015	2016-07-03 07:00:00	0
0615-0015	2016-07-03 07:15:00	0
0615-0015	2016-07-03 07:30:00	0
0615-0015	2016-07-03 07:45:00	0
0615-0015	2016-07-03 08:00:00	282
0615-0015	2016-07-03 08:15:00	0
0615-0015	2016-07-03 08:30:00	30
0615-0015	2016-07-03 08:45:00	399
0615-0015	2016-07-03 09:00:00	288
0615-0015	2016-07-03 09:15:00	88
0615-0015	2016-07-03 09:30:00	364
0615-0015	2016-07-03 09:45:00	98
0615-0015	2016-07-03 10:00:00	86
0615-0015	2016-07-03 10:15:00	354
0615-0015	2016-07-03 10:30:00	14
0615-0015	2016-07-03 10:45:00	0
0615-0015	2016-07-03 11:00:00	114
0615-0015	2016-07-03 11:15:00	87
0615-0015	2016-07-03 11:30:00	355
0615-0015	2016-07-03 11:45:00	268
0615-0015	2016-07-03 12:00:00	247
0615-0015	2016-07-03 12:15:00	42
0615-0015	2016-07-03 12:30:00	286
0615-0015	2016-07-03 12:45:00	221
0615-0015	2016-07-03 13:00:00	54
0615-0015	2016-07-03 13:15:00	131
0615-0015	2016-07-03 13:30:00	115
0615-0015	2016-07-03 13:45:00	282
0615-0015	2016-07-03 14:00:00	9
0615-0015	2016-07-03 14:15:00	9
0615-0015	2016-07-03 14:30:00	20
0615-0015	2016-07-03 14:45:00	71
0615-0015	2016-07-03 15:00:00	6
0615-0015	2016-07-03 15:15:00	0
0615-0015	2016-07-03 15:30:00	0
0615-0015	2016-07-03 15:45:00	0
0615-0015	2016-07-03 16:00:00	0
0615-0015	2016-07-03 16:15:00	0
0615-0015	2016-07-03 16:30:00	0
0615-0015	2016-07-03 16:45:00	0
0615-0015	2016-07-03 17:00:00	7
0615-0015	2016-07-03 17:15:00	0
0615-0015	2016-07-03 17:30:00	8
0615-0015	2016-07-03 17:45:00	0
0615-0015	2016-07-03 18:00:00	0
0615-0015	2016-07-03 18:15:00	0
0615-0015	2016-07-03 18:30:00	0
0615-0015	2016-07-03 18:45:00	0
0615-0015	2016-07-03 19:00:00	0
0615-0015	2016-07-03 19:15:00	0
0615-0015	2016-07-03 19:30:00	56
0615-0015	2016-07-03 19:45:00	51
0615-0015	2016-07-03 20:00:00	17
0615-0015	2016-07-03 20:15:00	43
0615-0015	2016-07-03 20:30:00	0
0615-0015	2016-07-03 20:45:00	46
0615-0015	2016-07-03 21:00:00	0
0615-0015	2016-07-03 21:15:00	0
0615-0015	2016-07-03 21:30:00	0
0615-0015	2016-07-03 21:45:00	7
0615-0015	2016-07-03 22:00:00	50
0615-0015	2016-07-03 22:15:00	0
0615-0015	2016-07-03 22:30:00	0
0615-0015	2016-07-03 22:45:00	85
0615-0015	2016-07-03 23:00:00	0
0615-0015	2016-07-03 23:15:00	0
0615-0015	2016-07-03 23:30:00	16
0615-0015	2016-07-03 23:45:00	0
0615-0015	2016-07-04 00:00:00	0
0615-0015	2016-07-04 00:15:00	0
0615-0015	2016-07-04 00:30:00	0
0615-0015	2016-07-04 00:45:00	0
0615-0015	2016-07-04 01:00:00	0
0615-0015	2016-07-04 01:15:00	0
0615-0015	2016-07-04 01:30:00	0
0615-0015	2016-07-04 01:45:00	0
0615-0015	2016-07-04 02:00:00	0
0615-0015	2016-07-04 02:15:00	0
0615-0015	2016-07-04 02:30:00	0
0615-0015	2016-07-04 02:45:00	0
0615-0015	2016-07-04 03:00:00	0
0615-0015	2016-07-04 03:15:00	0
0615-0015	2016-07-04 03:30:00	0
0615-0015	2016-07-04 03:45:00	0
0615-0015	2016-07-04 04:00:00	0
0615-0015	2016-07-04 04:15:00	0
0615-0015	2016-07-04 04:30:00	0
0615-0015	2016-07-04 04:45:00	0
0615-0015	2016-07-04 05:00:00	0
0615-0015	2016-07-04 05:15:00	0
0615-0015	2016-07-04 05:30:00	0
0615-0015	2016-07-04 05:45:00	0
0615-0015	2016-07-04 06:00:00	0
0615-0015	2016-07-04 06:15:00	0
0615-0015	2016-07-04 06:30:00	0
0615-0015	2016-07-04 06:45:00	0
0615-0015	2016-07-04 07:00:00	78
0615-0015	2016-07-04 07:15:00	75
0615-0015	2016-07-04 07:30:00	141
0615-0015	2016-07-04 07:45:00	115
0615-0015	2016-07-04 08:00:00	10
0615-0015	2016-07-04 08:15:00	253
0615-0015	2016-07-04 08:30:00	111
0615-0015	2016-07-04 08:45:00	41
0615-0015	2016-07-04 09:00:00	112
0615-0015	2016-07-04 09:15:00	190
0615-0015	2016-07-04 09:30:00	59
0615-0015	2016-07-04 09:45:00	69
0615-0015	2016-07-04 10:00:00	102
0615-0015	2016-07-04 10:15:00	232
0615-0015	2016-07-04 10:30:00	26
0615-0015	2016-07-04 10:45:00	176
0615-0015	2016-07-04 11:00:00	8
0615-0015	2016-07-04 11:15:00	98
0615-0015	2016-07-04 11:30:00	24
0615-0015	2016-07-04 11:45:00	47
0615-0015	2016-07-04 12:00:00	248
0615-0015	2016-07-04 12:15:00	416
0615-0015	2016-07-04 12:30:00	0
0615-0015	2016-07-04 12:45:00	528
0615-0015	2016-07-04 13:00:00	127
0615-0015	2016-07-04 13:15:00	29
0615-0015	2016-07-04 13:30:00	84
0615-0015	2016-07-04 13:45:00	38
0615-0015	2016-07-04 14:00:00	51
0615-0015	2016-07-04 14:15:00	159
0615-0015	2016-07-04 14:30:00	275
0615-0015	2016-07-04 14:45:00	29
0615-0015	2016-07-04 15:00:00	182
0615-0015	2016-07-04 15:15:00	77
0615-0015	2016-07-04 15:30:00	252
0615-0015	2016-07-04 15:45:00	272
0615-0015	2016-07-04 16:00:00	8
0615-0015	2016-07-04 16:15:00	43
0615-0015	2016-07-04 16:30:00	139
0615-0015	2016-07-04 16:45:00	22
0615-0015	2016-07-04 17:00:00	264
0615-0015	2016-07-04 17:15:00	189
0615-0015	2016-07-04 17:30:00	0
0615-0015	2016-07-04 17:45:00	154
0615-0015	2016-07-04 18:00:00	155
0615-0015	2016-07-04 18:15:00	54
0615-0015	2016-07-04 18:30:00	0
0615-0015	2016-07-04 18:45:00	0
0615-0015	2016-07-04 19:00:00	0
0615-0015	2016-07-04 19:15:00	0
0615-0015	2016-07-04 19:30:00	0
0615-0015	2016-07-04 19:45:00	62
0615-0015	2016-07-04 20:00:00	13
0615-0015	2016-07-04 20:15:00	0
0615-0015	2016-07-04 20:30:00	61
0615-0015	2016-07-04 20:45:00	0
0615-0015	2016-07-04 21:00:00	75
0615-0015	2016-07-04 21:15:00	0
0615-0015	2016-07-04 21:30:00	26
0615-0015	2016-07-04 21:45:00	32
0615-0015	2016-07-04 22:00:00	34
0615-0015	2016-07-04 22:15:00	0
0615-0015	2016-07-04 22:30:00	22
0615-0015	2016-07-04 22:45:00	0
0615-0015	2016-07-04 23:00:00	0
0615-0015	2016-07-04 23:15:00	0
0615-0015	2016-07-04 23:30:00	0
0615-0015	2016-07-04 23:45:00	0
0615-0015	2016-07-05 00:00:00	43
0615-0015	2016-07-05 00:15:00	0
0615-0015	2016-07-05 00:30:00	0
0615-0015	2016-07-05 00:45:00	0
0615-0015	2016-07-05 01:00:00	0
0615-0015	2016-07-05 01:15:00	0
0615-0015	2016-07-05 01:30:00	0
0615-0015	2016-07-05 01:45:00	0
0615-0015	2016-07-05 02:00:00	0
0615-0015	2016-07-05 02:15:00	0
0615-0015	2016-07-05 02:30:00	0
0615-0015	2016-07-05 02:45:00	0
0615-0015	2016-07-05 03:00:00	0
0615-0015	2016-07-05 03:15:00	0
0615-0015	2016-07-05 03:30:00	0
0615-0015	2016-07-05 03:45:00	0
0615-0015	2016-07-05 04:00:00	0
0615-0015	2016-07-05 04:15:00	0
0615-0015	2016-07-05 04:30:00	0
0615-0015	2016-07-05 04:45:00	0
0615-0015	2016-07-05 05:00:00	0
0615-0015	2016-07-05 05:15:00	0
0615-0015	2016-07-05 05:30:00	0
0615-0015	2016-07-05 05:45:00	0
0615-0015	2016-07-05 06:00:00	117
0615-0015	2016-07-05 06:15:00	190
0615-0015	2016-07-05 06:30:00	9
0615-0015	2016-07-05 06:45:00	18
0615-0015	2016-07-05 07:00:00	75
0615-0015	2016-07-05 07:15:00	0
0615-0015	2016-07-05 07:30:00	0
0615-0015	2016-07-05 07:45:00	0
0615-0015	2016-07-05 08:00:00	0
0615-0015	2016-07-05 08:15:00	0
0615-0015	2016-07-05 08:30:00	8
0615-0015	2016-07-05 08:45:00	5
0615-0015	2016-07-05 09:00:00	0
0615-0015	2016-07-05 09:15:00	7
0615-0015	2016-07-05 09:30:00	0
0615-0015	2016-07-05 09:45:00	41
0615-0015	2016-07-05 10:00:00	0
0615-0015	2016-07-05 10:15:00	7
0615-0015	2016-07-05 10:30:00	0
0615-0015	2016-07-05 10:45:00	0
0615-0015	2016-07-05 11:00:00	0
0615-0015	2016-07-05 11:15:00	0
0615-0015	2016-07-05 11:30:00	57
0615-0015	2016-07-05 11:45:00	63
0615-0015	2016-07-05 12:00:00	418
0615-0015	2016-07-05 12:15:00	819
0615-0015	2016-07-05 12:30:00	47
0615-0015	2016-07-05 12:45:00	730
0615-0015	2016-07-05 13:00:00	0
0615-0015	2016-07-05 13:15:00	249
0615-0015	2016-07-05 13:30:00	613
0615-0015	2016-07-05 13:45:00	593
0615-0015	2016-07-05 14:00:00	678
0615-0015	2016-07-05 14:15:00	53
0615-0015	2016-07-05 14:30:00	278
0615-0015	2016-07-05 14:45:00	278
0615-0015	2016-07-05 15:00:00	631
0615-0015	2016-07-05 15:15:00	233
0615-0015	2016-07-05 15:30:00	356
0615-0015	2016-07-05 15:45:00	647
0615-0015	2016-07-05 16:00:00	614
0615-0015	2016-07-05 16:15:00	212
0615-0015	2016-07-05 16:30:00	190
0615-0015	2016-07-05 16:45:00	263
0615-0015	2016-07-05 17:00:00	246
0615-0015	2016-07-05 17:15:00	484
0615-0015	2016-07-05 17:30:00	34
0615-0015	2016-07-05 17:45:00	119
0615-0015	2016-07-05 18:00:00	704
0615-0015	2016-07-05 18:15:00	177
0615-0015	2016-07-05 18:30:00	366
0615-0015	2016-07-05 18:45:00	327
0615-0015	2016-07-05 19:00:00	14
0615-0015	2016-07-05 19:15:00	528
0615-0015	2016-07-05 19:30:00	400
0615-0015	2016-07-05 19:45:00	11
0615-0015	2016-07-05 20:00:00	378
0615-0015	2016-07-05 20:15:00	294
0615-0015	2016-07-05 20:30:00	512
0615-0015	2016-07-05 20:45:00	718
0615-0015	2016-07-05 21:00:00	138
0615-0015	2016-07-05 21:15:00	320
0615-0015	2016-07-05 21:30:00	300
0615-0015	2016-07-05 21:45:00	84
0615-0015	2016-07-05 22:00:00	0
0615-0015	2016-07-05 22:15:00	0
0615-0015	2016-07-05 22:30:00	0
0615-0015	2016-07-05 22:45:00	80
0615-0015	2016-07-05 23:00:00	5
0615-0015	2016-07-05 23:15:00	0
0615-0015	2016-07-05 23:30:00	0
0615-0015	2016-07-05 23:45:00	0
0615-0015	2016-07-06 00:00:00	0
0615-0015	2016-07-06 00:15:00	0
0615-0015	2016-07-06 00:30:00	0
0615-0015	2016-07-06 00:45:00	0
0615-0015	2016-07-06 01:00:00	0
0615-0015	2016-07-06 01:15:00	0
0615-0015	2016-07-06 01:30:00	0
0615-0015	2016-07-06 01:45:00	0
0615-0015	2016-07-06 02:00:00	0
0615-0015	2016-07-06 02:15:00	0
0615-0015	2016-07-06 02:30:00	0
0615-0015	2016-07-06 02:45:00	0
0615-0015	2016-07-06 03:00:00	0
0615-0015	2016-07-06 03:15:00	0
0615-0015	2016-07-06 03:30:00	0
0615-0015	2016-07-06 03:45:00	6
0615-0015	2016-07-06 04:00:00	0
0615-0015	2016-07-06 04:15:00	0
0615-0015	2016-07-06 04:30:00	0
0615-0015	2016-07-06 04:45:00	0
0615-0015	2016-07-06 05:00:00	0
0615-0015	2016-07-06 05:15:00	0
0615-0015	2016-07-06 05:30:00	0
0615-0015	2016-07-06 05:45:00	0
0615-0015	2016-07-06 06:00:00	0
0615-0015	2016-07-06 06:15:00	0
0615-0015	2016-07-06 06:30:00	0
0615-0015	2016-07-06 06:45:00	0
0615-0015	2016-07-06 07:00:00	0
0615-0015	2016-07-06 07:15:00	258
0615-0015	2016-07-06 07:30:00	291
0615-0015	2016-07-06 07:45:00	473
0615-0015	2016-07-06 08:00:00	910
0615-0015	2016-07-06 08:15:00	30
0615-0015	2016-07-06 08:30:00	1352
0615-0015	2016-07-06 08:45:00	144
0615-0015	2016-07-06 09:00:00	470
0615-0015	2016-07-06 09:15:00	291
0615-0015	2016-07-06 09:30:00	429
0615-0015	2016-07-06 09:45:00	271
0615-0015	2016-07-06 10:00:00	289
0615-0015	2016-07-06 10:15:00	783
0615-0015	2016-07-06 10:30:00	228
0615-0015	2016-07-06 10:45:00	180
0615-0015	2016-07-06 11:00:00	138
0615-0015	2016-07-06 11:15:00	556
0615-0015	2016-07-06 11:30:00	195
0615-0015	2016-07-06 11:45:00	272
0615-0015	2016-07-06 12:00:00	95
0615-0015	2016-07-06 12:15:00	72
0615-0015	2016-07-06 12:30:00	379
0615-0015	2016-07-06 12:45:00	288
0615-0015	2016-07-06 13:00:00	778
0615-0015	2016-07-06 13:15:00	959
0615-0015	2016-07-06 13:30:00	636
0615-0015	2016-07-06 13:45:00	0
0615-0015	2016-07-06 14:00:00	0
0615-0015	2016-07-06 14:15:00	0
0615-0015	2016-07-06 14:30:00	44
0615-0015	2016-07-06 14:45:00	8
0615-0015	2016-07-06 15:00:00	10
0615-0015	2016-07-06 15:15:00	576
0615-0015	2016-07-06 15:30:00	316
0615-0015	2016-07-06 15:45:00	135
0615-0015	2016-07-06 16:00:00	114
0615-0015	2016-07-06 16:15:00	380
0615-0015	2016-07-06 16:30:00	122
0615-0015	2016-07-06 16:45:00	218
0615-0015	2016-07-06 17:00:00	357
0615-0015	2016-07-06 17:15:00	620
0615-0015	2016-07-06 17:30:00	563
0615-0015	2016-07-06 17:45:00	149
0615-0015	2016-07-06 18:00:00	880
0615-0015	2016-07-06 18:15:00	300
0615-0015	2016-07-06 18:30:00	17
0615-0015	2016-07-06 18:45:00	0
0615-0015	2016-07-06 19:00:00	0
0615-0015	2016-07-06 19:15:00	92
0615-0015	2016-07-06 19:30:00	14
0615-0015	2016-07-06 19:45:00	0
0615-0015	2016-07-06 20:00:00	0
0615-0015	2016-07-06 20:15:00	0
0615-0015	2016-07-06 20:30:00	0
0615-0015	2016-07-06 20:45:00	73
0615-0015	2016-07-06 21:00:00	0
0615-0015	2016-07-06 21:15:00	0
0615-0015	2016-07-06 21:30:00	11
0615-0015	2016-07-06 21:45:00	25
0615-0015	2016-07-06 22:00:00	18
0615-0015	2016-07-06 22:15:00	14
0615-0015	2016-07-06 22:30:00	43
0615-0015	2016-07-06 22:45:00	0
0615-0015	2016-07-06 23:00:00	0
0615-0015	2016-07-06 23:15:00	0
0615-0015	2016-07-06 23:30:00	0
0615-0015	2016-07-06 23:45:00	0
0615-0015	2016-07-07 00:00:00	0
0615-0015	2016-07-07 00:15:00	0
0615-0015	2016-07-07 00:30:00	0
0615-0015	2016-07-07 00:45:00	0
0615-0015	2016-07-07 01:00:00	0
0615-0015	2016-07-07 01:15:00	0
0615-0015	2016-07-07 01:30:00	0
0615-0015	2016-07-07 01:45:00	0
0615-0015	2016-07-07 02:00:00	0
0615-0015	2016-07-07 02:15:00	0
0615-0015	2016-07-07 02:30:00	0
0615-0015	2016-07-07 02:45:00	0
0615-0015	2016-07-07 03:00:00	0
0615-0015	2016-07-07 03:15:00	0
0615-0015	2016-07-07 03:30:00	0
0615-0015	2016-07-07 03:45:00	0
0615-0015	2016-07-07 04:00:00	0
0615-0015	2016-07-07 04:15:00	0
0615-0015	2016-07-07 04:30:00	0
0615-0015	2016-07-07 04:45:00	0
0615-0015	2016-07-07 05:00:00	0
0615-0015	2016-07-07 05:15:00	0
0615-0015	2016-07-07 05:30:00	0
0615-0015	2016-07-07 05:45:00	0
0615-0015	2016-07-07 06:00:00	516
0615-0015	2016-07-07 06:15:00	170
0615-0015	2016-07-07 06:30:00	84
0615-0015	2016-07-07 06:45:00	162
0615-0015	2016-07-07 07:00:00	40
0615-0015	2016-07-07 07:15:00	20
0615-0015	2016-07-07 07:30:00	293
0615-0015	2016-07-07 07:45:00	1136
0615-0015	2016-07-07 08:00:00	48
0615-0015	2016-07-07 08:15:00	1005
0615-0015	2016-07-07 08:30:00	537
0615-0015	2016-07-07 08:45:00	268
0615-0015	2016-07-07 09:00:00	310
0615-0015	2016-07-07 09:15:00	408
0615-0015	2016-07-07 09:30:00	724
0615-0015	2016-07-07 09:45:00	452
0615-0015	2016-07-07 10:00:00	256
0615-0015	2016-07-07 10:15:00	576
0615-0015	2016-07-07 10:30:00	423
0615-0015	2016-07-07 10:45:00	77
0615-0015	2016-07-07 11:00:00	737
0615-0015	2016-07-07 11:15:00	192
0615-0015	2016-07-07 11:30:00	63
0615-0015	2016-07-07 11:45:00	98
0615-0015	2016-07-07 12:00:00	371
0615-0015	2016-07-07 12:15:00	282
0615-0015	2016-07-07 12:30:00	55
0615-0015	2016-07-07 12:45:00	128
0615-0015	2016-07-07 13:00:00	259
0615-0015	2016-07-07 13:15:00	1078
0615-0015	2016-07-07 13:30:00	0
0615-0015	2016-07-07 13:45:00	0
0615-0015	2016-07-07 14:00:00	0
0615-0015	2016-07-07 14:15:00	0
0615-0015	2016-07-07 14:30:00	0
0615-0015	2016-07-07 14:45:00	0
0615-0015	2016-07-07 15:00:00	0
0615-0015	2016-07-07 15:15:00	0
0615-0015	2016-07-07 15:30:00	0
0615-0015	2016-07-07 15:45:00	0
0615-0015	2016-07-07 16:00:00	0
0615-0015	2016-07-07 16:15:00	0
0615-0015	2016-07-07 16:30:00	0
0615-0015	2016-07-07 16:45:00	0
0615-0015	2016-07-07 17:00:00	0
0615-0015	2016-07-07 17:15:00	0
0615-0015	2016-07-07 17:30:00	0
0615-0015	2016-07-07 17:45:00	0
0615-0015	2016-07-07 18:00:00	0
0615-0015	2016-07-07 18:15:00	0
0615-0015	2016-07-07 18:30:00	0
0615-0015	2016-07-07 18:45:00	0
0615-0015	2016-07-07 19:00:00	0
0615-0015	2016-07-07 19:15:00	0
0615-0015	2016-07-07 19:30:00	0
0615-0015	2016-07-07 19:45:00	0
0615-0015	2016-07-07 20:00:00	0
0615-0015	2016-07-07 20:15:00	0
0615-0015	2016-07-07 20:30:00	0
0615-0015	2016-07-07 20:45:00	0
0615-0015	2016-07-07 21:00:00	0
0615-0015	2016-07-07 21:15:00	0
0615-0015	2016-07-07 21:30:00	0
0615-0015	2016-07-07 21:45:00	0
0615-0015	2016-07-07 22:00:00	0
0615-0015	2016-07-07 22:15:00	0
0615-0015	2016-07-07 22:30:00	0
0615-0015	2016-07-07 22:45:00	0
0615-0015	2016-07-07 23:00:00	0
0615-0015	2016-07-07 23:15:00	0
0615-0015	2016-07-07 23:30:00	0
0615-0015	2016-07-07 23:45:00	0
