## Supplementary Data 2 for "Digital phenotyping by consumer wearables identifies sleep-associated markers of cardiovascular disease risk and biological aging": ActivityTable_0615-0016-NHC.tsv

0615-0016	2016-06-10 00:00:00	0
0615-0016	2016-06-10 00:15:00	0
0615-0016	2016-06-10 00:30:00	0
0615-0016	2016-06-10 00:45:00	0
0615-0016	2016-06-10 01:00:00	0
0615-0016	2016-06-10 01:15:00	0
0615-0016	2016-06-10 01:30:00	0
0615-0016	2016-06-10 01:45:00	0
0615-0016	2016-06-10 02:00:00	0
0615-0016	2016-06-10 02:15:00	0
0615-0016	2016-06-10 02:30:00	0
0615-0016	2016-06-10 02:45:00	0
0615-0016	2016-06-10 03:00:00	0
0615-0016	2016-06-10 03:15:00	0
0615-0016	2016-06-10 03:30:00	0
0615-0016	2016-06-10 03:45:00	0
0615-0016	2016-06-10 04:00:00	0
0615-0016	2016-06-10 04:15:00	0
0615-0016	2016-06-10 04:30:00	0
0615-0016	2016-06-10 04:45:00	0
0615-0016	2016-06-10 05:00:00	0
0615-0016	2016-06-10 05:15:00	0
0615-0016	2016-06-10 05:30:00	0
0615-0016	2016-06-10 05:45:00	0
0615-0016	2016-06-10 06:00:00	0
0615-0016	2016-06-10 06:15:00	0
0615-0016	2016-06-10 06:30:00	0
0615-0016	2016-06-10 06:45:00	0
0615-0016	2016-06-10 07:00:00	0
0615-0016	2016-06-10 07:15:00	0
0615-0016	2016-06-10 07:30:00	0
0615-0016	2016-06-10 07:45:00	0
0615-0016	2016-06-10 08:00:00	0
0615-0016	2016-06-10 08:15:00	0
0615-0016	2016-06-10 08:30:00	0
0615-0016	2016-06-10 08:45:00	0
0615-0016	2016-06-10 09:00:00	0
0615-0016	2016-06-10 09:15:00	0
0615-0016	2016-06-10 09:30:00	0
0615-0016	2016-06-10 09:45:00	0
0615-0016	2016-06-10 10:00:00	0
0615-0016	2016-06-10 10:15:00	0
0615-0016	2016-06-10 10:30:00	0
0615-0016	2016-06-10 10:45:00	0
0615-0016	2016-06-10 11:00:00	124
0615-0016	2016-06-10 11:15:00	766
0615-0016	2016-06-10 11:30:00	595
0615-0016	2016-06-10 11:45:00	401
0615-0016	2016-06-10 12:00:00	488
0615-0016	2016-06-10 12:15:00	0
0615-0016	2016-06-10 12:30:00	673
0615-0016	2016-06-10 12:45:00	140
0615-0016	2016-06-10 13:00:00	399
0615-0016	2016-06-10 13:15:00	24
0615-0016	2016-06-10 13:30:00	20
0615-0016	2016-06-10 13:45:00	0
0615-0016	2016-06-10 14:00:00	0
0615-0016	2016-06-10 14:15:00	12
0615-0016	2016-06-10 14:30:00	22
0615-0016	2016-06-10 14:45:00	0
0615-0016	2016-06-10 15:00:00	0
0615-0016	2016-06-10 15:15:00	0
0615-0016	2016-06-10 15:30:00	0
0615-0016	2016-06-10 15:45:00	0
0615-0016	2016-06-10 16:00:00	6
0615-0016	2016-06-10 16:15:00	0
0615-0016	2016-06-10 16:30:00	0
0615-0016	2016-06-10 16:45:00	23
0615-0016	2016-06-10 17:00:00	0
0615-0016	2016-06-10 17:15:00	105
0615-0016	2016-06-10 17:30:00	0
0615-0016	2016-06-10 17:45:00	0
0615-0016	2016-06-10 18:00:00	0
0615-0016	2016-06-10 18:15:00	0
0615-0016	2016-06-10 18:30:00	0
0615-0016	2016-06-10 18:45:00	46
0615-0016	2016-06-10 19:00:00	53
0615-0016	2016-06-10 19:15:00	4
0615-0016	2016-06-10 19:30:00	70
0615-0016	2016-06-10 19:45:00	33
0615-0016	2016-06-10 20:00:00	13
0615-0016	2016-06-10 20:15:00	0
0615-0016	2016-06-10 20:30:00	0
0615-0016	2016-06-10 20:45:00	0
0615-0016	2016-06-10 21:00:00	0
0615-0016	2016-06-10 21:15:00	10
0615-0016	2016-06-10 21:30:00	7
0615-0016	2016-06-10 21:45:00	0
0615-0016	2016-06-10 22:00:00	11
0615-0016	2016-06-10 22:15:00	0
0615-0016	2016-06-10 22:30:00	0
0615-0016	2016-06-10 22:45:00	0
0615-0016	2016-06-10 23:00:00	4
0615-0016	2016-06-10 23:15:00	71
0615-0016	2016-06-10 23:30:00	4
0615-0016	2016-06-10 23:45:00	0
0615-0016	2016-06-11 00:00:00	0
0615-0016	2016-06-11 00:15:00	0
0615-0016	2016-06-11 00:30:00	0
0615-0016	2016-06-11 00:45:00	107
0615-0016	2016-06-11 01:00:00	9
0615-0016	2016-06-11 01:15:00	0
0615-0016	2016-06-11 01:30:00	0
0615-0016	2016-06-11 01:45:00	0
0615-0016	2016-06-11 02:00:00	0
0615-0016	2016-06-11 02:15:00	0
0615-0016	2016-06-11 02:30:00	0
0615-0016	2016-06-11 02:45:00	0
0615-0016	2016-06-11 03:00:00	18
0615-0016	2016-06-11 03:15:00	20
0615-0016	2016-06-11 03:30:00	0
0615-0016	2016-06-11 03:45:00	0
0615-0016	2016-06-11 04:00:00	11
0615-0016	2016-06-11 04:15:00	0
0615-0016	2016-06-11 04:30:00	19
0615-0016	2016-06-11 04:45:00	0
0615-0016	2016-06-11 05:00:00	0
0615-0016	2016-06-11 05:15:00	20
0615-0016	2016-06-11 05:30:00	0
0615-0016	2016-06-11 05:45:00	0
0615-0016	2016-06-11 06:00:00	0
0615-0016	2016-06-11 06:15:00	14
0615-0016	2016-06-11 06:30:00	0
0615-0016	2016-06-11 06:45:00	10
0615-0016	2016-06-11 07:00:00	0
0615-0016	2016-06-11 07:15:00	0
0615-0016	2016-06-11 07:30:00	0
0615-0016	2016-06-11 07:45:00	0
0615-0016	2016-06-11 08:00:00	121
0615-0016	2016-06-11 08:15:00	83
0615-0016	2016-06-11 08:30:00	121
0615-0016	2016-06-11 08:45:00	0
0615-0016	2016-06-11 09:00:00	0
0615-0016	2016-06-11 09:15:00	0
0615-0016	2016-06-11 09:30:00	0
0615-0016	2016-06-11 09:45:00	0
0615-0016	2016-06-11 10:00:00	0
0615-0016	2016-06-11 10:15:00	133
0615-0016	2016-06-11 10:30:00	540
0615-0016	2016-06-11 10:45:00	23
0615-0016	2016-06-11 11:00:00	21
0615-0016	2016-06-11 11:15:00	75
0615-0016	2016-06-11 11:30:00	0
0615-0016	2016-06-11 11:45:00	85
0615-0016	2016-06-11 12:00:00	33
0615-0016	2016-06-11 12:15:00	13
0615-0016	2016-06-11 12:30:00	0
0615-0016	2016-06-11 12:45:00	50
0615-0016	2016-06-11 13:00:00	38
0615-0016	2016-06-11 13:15:00	0
0615-0016	2016-06-11 13:30:00	0
0615-0016	2016-06-11 13:45:00	0
0615-0016	2016-06-11 14:00:00	0
0615-0016	2016-06-11 14:15:00	0
0615-0016	2016-06-11 14:30:00	8
0615-0016	2016-06-11 14:45:00	0
0615-0016	2016-06-11 15:00:00	0
0615-0016	2016-06-11 15:15:00	0
0615-0016	2016-06-11 15:30:00	0
0615-0016	2016-06-11 15:45:00	0
0615-0016	2016-06-11 16:00:00	0
0615-0016	2016-06-11 16:15:00	105
0615-0016	2016-06-11 16:30:00	0
0615-0016	2016-06-11 16:45:00	35
0615-0016	2016-06-11 17:00:00	14
0615-0016	2016-06-11 17:15:00	213
0615-0016	2016-06-11 17:30:00	614
0615-0016	2016-06-11 17:45:00	41
0615-0016	2016-06-11 18:00:00	0
0615-0016	2016-06-11 18:15:00	60
0615-0016	2016-06-11 18:30:00	355
0615-0016	2016-06-11 18:45:00	58
0615-0016	2016-06-11 19:00:00	109
0615-0016	2016-06-11 19:15:00	182
0615-0016	2016-06-11 19:30:00	549
0615-0016	2016-06-11 19:45:00	215
0615-0016	2016-06-11 20:00:00	505
0615-0016	2016-06-11 20:15:00	212
0615-0016	2016-06-11 20:30:00	58
0615-0016	2016-06-11 20:45:00	8
0615-0016	2016-06-11 21:00:00	52
0615-0016	2016-06-11 21:15:00	60
0615-0016	2016-06-11 21:30:00	24
0615-0016	2016-06-11 21:45:00	0
0615-0016	2016-06-11 22:00:00	5
0615-0016	2016-06-11 22:15:00	0
0615-0016	2016-06-11 22:30:00	0
0615-0016	2016-06-11 22:45:00	27
0615-0016	2016-06-11 23:00:00	0
0615-0016	2016-06-11 23:15:00	105
0615-0016	2016-06-11 23:30:00	59
0615-0016	2016-06-11 23:45:00	0
0615-0016	2016-06-12 00:00:00	0
0615-0016	2016-06-12 00:15:00	20
0615-0016	2016-06-12 00:30:00	0
0615-0016	2016-06-12 00:45:00	0
0615-0016	2016-06-12 01:00:00	0
0615-0016	2016-06-12 01:15:00	0
0615-0016	2016-06-12 01:30:00	0
0615-0016	2016-06-12 01:45:00	5
0615-0016	2016-06-12 02:00:00	4
0615-0016	2016-06-12 02:15:00	0
0615-0016	2016-06-12 02:30:00	0
0615-0016	2016-06-12 02:45:00	0
0615-0016	2016-06-12 03:00:00	0
0615-0016	2016-06-12 03:15:00	0
0615-0016	2016-06-12 03:30:00	0
0615-0016	2016-06-12 03:45:00	0
0615-0016	2016-06-12 04:00:00	0
0615-0016	2016-06-12 04:15:00	0
0615-0016	2016-06-12 04:30:00	0
0615-0016	2016-06-12 04:45:00	13
0615-0016	2016-06-12 05:00:00	0
0615-0016	2016-06-12 05:15:00	0
0615-0016	2016-06-12 05:30:00	9
0615-0016	2016-06-12 05:45:00	11
0615-0016	2016-06-12 06:00:00	0
0615-0016	2016-06-12 06:15:00	0
0615-0016	2016-06-12 06:30:00	0
0615-0016	2016-06-12 06:45:00	0
0615-0016	2016-06-12 07:00:00	0
0615-0016	2016-06-12 07:15:00	0
0615-0016	2016-06-12 07:30:00	0
0615-0016	2016-06-12 07:45:00	0
0615-0016	2016-06-12 08:00:00	0
0615-0016	2016-06-12 08:15:00	0
0615-0016	2016-06-12 08:30:00	0
0615-0016	2016-06-12 08:45:00	0
0615-0016	2016-06-12 09:00:00	0
0615-0016	2016-06-12 09:15:00	0
0615-0016	2016-06-12 09:30:00	43
0615-0016	2016-06-12 09:45:00	57
0615-0016	2016-06-12 10:00:00	58
0615-0016	2016-06-12 10:15:00	242
0615-0016	2016-06-12 10:30:00	74
0615-0016	2016-06-12 10:45:00	7
0615-0016	2016-06-12 11:00:00	132
0615-0016	2016-06-12 11:15:00	11
0615-0016	2016-06-12 11:30:00	44
0615-0016	2016-06-12 11:45:00	30
0615-0016	2016-06-12 12:00:00	364
0615-0016	2016-06-12 12:15:00	128
0615-0016	2016-06-12 12:30:00	6
0615-0016	2016-06-12 12:45:00	103
0615-0016	2016-06-12 13:00:00	53
0615-0016	2016-06-12 13:15:00	109
0615-0016	2016-06-12 13:30:00	19
0615-0016	2016-06-12 13:45:00	68
0615-0016	2016-06-12 14:00:00	125
0615-0016	2016-06-12 14:15:00	102
0615-0016	2016-06-12 14:30:00	115
0615-0016	2016-06-12 14:45:00	0
0615-0016	2016-06-12 15:00:00	0
0615-0016	2016-06-12 15:15:00	0
0615-0016	2016-06-12 15:30:00	0
0615-0016	2016-06-12 15:45:00	0
0615-0016	2016-06-12 16:00:00	119
0615-0016	2016-06-12 16:15:00	434
0615-0016	2016-06-12 16:30:00	109
0615-0016	2016-06-12 16:45:00	0
0615-0016	2016-06-12 17:00:00	0
0615-0016	2016-06-12 17:15:00	44
0615-0016	2016-06-12 17:30:00	47
0615-0016	2016-06-12 17:45:00	7
0615-0016	2016-06-12 18:00:00	116
0615-0016	2016-06-12 18:15:00	69
0615-0016	2016-06-12 18:30:00	6
0615-0016	2016-06-12 18:45:00	17
0615-0016	2016-06-12 19:00:00	40
0615-0016	2016-06-12 19:15:00	0
0615-0016	2016-06-12 19:30:00	51
0615-0016	2016-06-12 19:45:00	66
0615-0016	2016-06-12 20:00:00	25
0615-0016	2016-06-12 20:15:00	0
0615-0016	2016-06-12 20:30:00	49
0615-0016	2016-06-12 20:45:00	6
0615-0016	2016-06-12 21:00:00	59
0615-0016	2016-06-12 21:15:00	8
0615-0016	2016-06-12 21:30:00	49
0615-0016	2016-06-12 21:45:00	0
0615-0016	2016-06-12 22:00:00	7
0615-0016	2016-06-12 22:15:00	30
0615-0016	2016-06-12 22:30:00	169
0615-0016	2016-06-12 22:45:00	96
0615-0016	2016-06-12 23:00:00	50
0615-0016	2016-06-12 23:15:00	172
0615-0016	2016-06-12 23:30:00	62
0615-0016	2016-06-12 23:45:00	19
0615-0016	2016-06-13 00:00:00	24
0615-0016	2016-06-13 00:15:00	0
0615-0016	2016-06-13 00:30:00	4
0615-0016	2016-06-13 00:45:00	0
0615-0016	2016-06-13 01:00:00	0
0615-0016	2016-06-13 01:15:00	0
0615-0016	2016-06-13 01:30:00	0
0615-0016	2016-06-13 01:45:00	0
0615-0016	2016-06-13 02:00:00	15
0615-0016	2016-06-13 02:15:00	15
0615-0016	2016-06-13 02:30:00	0
0615-0016	2016-06-13 02:45:00	0
0615-0016	2016-06-13 03:00:00	0
0615-0016	2016-06-13 03:15:00	0
0615-0016	2016-06-13 03:30:00	0
0615-0016	2016-06-13 03:45:00	0
0615-0016	2016-06-13 04:00:00	24
0615-0016	2016-06-13 04:15:00	0
0615-0016	2016-06-13 04:30:00	0
0615-0016	2016-06-13 04:45:00	0
0615-0016	2016-06-13 05:00:00	17
0615-0016	2016-06-13 05:15:00	18
0615-0016	2016-06-13 05:30:00	0
0615-0016	2016-06-13 05:45:00	0
0615-0016	2016-06-13 06:00:00	0
0615-0016	2016-06-13 06:15:00	0
0615-0016	2016-06-13 06:30:00	0
0615-0016	2016-06-13 06:45:00	208
0615-0016	2016-06-13 07:00:00	284
0615-0016	2016-06-13 07:15:00	251
0615-0016	2016-06-13 07:30:00	208
0615-0016	2016-06-13 07:45:00	179
0615-0016	2016-06-13 08:00:00	83
0615-0016	2016-06-13 08:15:00	36
0615-0016	2016-06-13 08:30:00	124
0615-0016	2016-06-13 08:45:00	67
0615-0016	2016-06-13 09:00:00	362
0615-0016	2016-06-13 09:15:00	72
0615-0016	2016-06-13 09:30:00	48
0615-0016	2016-06-13 09:45:00	67
0615-0016	2016-06-13 10:00:00	43
0615-0016	2016-06-13 10:15:00	53
0615-0016	2016-06-13 10:30:00	116
0615-0016	2016-06-13 10:45:00	42
0615-0016	2016-06-13 11:00:00	18
0615-0016	2016-06-13 11:15:00	38
0615-0016	2016-06-13 11:30:00	73
0615-0016	2016-06-13 11:45:00	100
0615-0016	2016-06-13 12:00:00	470
0615-0016	2016-06-13 12:15:00	140
0615-0016	2016-06-13 12:30:00	25
0615-0016	2016-06-13 12:45:00	125
0615-0016	2016-06-13 13:00:00	185
0615-0016	2016-06-13 13:15:00	300
0615-0016	2016-06-13 13:30:00	404
0615-0016	2016-06-13 13:45:00	49
0615-0016	2016-06-13 14:00:00	168
0615-0016	2016-06-13 14:15:00	41
0615-0016	2016-06-13 14:30:00	9
0615-0016	2016-06-13 14:45:00	4
0615-0016	2016-06-13 15:00:00	16
0615-0016	2016-06-13 15:15:00	20
0615-0016	2016-06-13 15:30:00	26
0615-0016	2016-06-13 15:45:00	92
0615-0016	2016-06-13 16:00:00	123
0615-0016	2016-06-13 16:15:00	51
0615-0016	2016-06-13 16:30:00	110
0615-0016	2016-06-13 16:45:00	19
0615-0016	2016-06-13 17:00:00	351
0615-0016	2016-06-13 17:15:00	128
0615-0016	2016-06-13 17:30:00	685
0615-0016	2016-06-13 17:45:00	204
0615-0016	2016-06-13 18:00:00	28
0615-0016	2016-06-13 18:15:00	44
0615-0016	2016-06-13 18:30:00	41
0615-0016	2016-06-13 18:45:00	20
0615-0016	2016-06-13 19:00:00	194
0615-0016	2016-06-13 19:15:00	7
0615-0016	2016-06-13 19:30:00	10
0615-0016	2016-06-13 19:45:00	7
0615-0016	2016-06-13 20:00:00	0
0615-0016	2016-06-13 20:15:00	49
0615-0016	2016-06-13 20:30:00	72
0615-0016	2016-06-13 20:45:00	313
0615-0016	2016-06-13 21:00:00	222
0615-0016	2016-06-13 21:15:00	62
0615-0016	2016-06-13 21:30:00	87
0615-0016	2016-06-13 21:45:00	31
0615-0016	2016-06-13 22:00:00	16
0615-0016	2016-06-13 22:15:00	75
0615-0016	2016-06-13 22:30:00	0
0615-0016	2016-06-13 22:45:00	9
0615-0016	2016-06-13 23:00:00	87
0615-0016	2016-06-13 23:15:00	9
0615-0016	2016-06-13 23:30:00	0
0615-0016	2016-06-13 23:45:00	0
0615-0016	2016-06-14 00:00:00	61
0615-0016	2016-06-14 00:15:00	0
0615-0016	2016-06-14 00:30:00	0
0615-0016	2016-06-14 00:45:00	0
0615-0016	2016-06-14 01:00:00	0
0615-0016	2016-06-14 01:15:00	0
0615-0016	2016-06-14 01:30:00	0
0615-0016	2016-06-14 01:45:00	0
0615-0016	2016-06-14 02:00:00	0
0615-0016	2016-06-14 02:15:00	0
0615-0016	2016-06-14 02:30:00	0
0615-0016	2016-06-14 02:45:00	0
0615-0016	2016-06-14 03:00:00	7
0615-0016	2016-06-14 03:15:00	0
0615-0016	2016-06-14 03:30:00	0
0615-0016	2016-06-14 03:45:00	0
0615-0016	2016-06-14 04:00:00	16
0615-0016	2016-06-14 04:15:00	16
0615-0016	2016-06-14 04:30:00	0
0615-0016	2016-06-14 04:45:00	0
0615-0016	2016-06-14 05:00:00	0
0615-0016	2016-06-14 05:15:00	11
0615-0016	2016-06-14 05:30:00	0
0615-0016	2016-06-14 05:45:00	0
0615-0016	2016-06-14 06:00:00	0
0615-0016	2016-06-14 06:15:00	0
0615-0016	2016-06-14 06:30:00	0
0615-0016	2016-06-14 06:45:00	0
0615-0016	2016-06-14 07:00:00	6
0615-0016	2016-06-14 07:15:00	44
0615-0016	2016-06-14 07:30:00	313
0615-0016	2016-06-14 07:45:00	10
0615-0016	2016-06-14 08:00:00	410
0615-0016	2016-06-14 08:15:00	174
0615-0016	2016-06-14 08:30:00	113
0615-0016	2016-06-14 08:45:00	12
0615-0016	2016-06-14 09:00:00	17
0615-0016	2016-06-14 09:15:00	52
0615-0016	2016-06-14 09:30:00	89
0615-0016	2016-06-14 09:45:00	83
0615-0016	2016-06-14 10:00:00	55
0615-0016	2016-06-14 10:15:00	42
0615-0016	2016-06-14 10:30:00	99
0615-0016	2016-06-14 10:45:00	46
0615-0016	2016-06-14 11:00:00	72
0615-0016	2016-06-14 11:15:00	38
0615-0016	2016-06-14 11:30:00	27
0615-0016	2016-06-14 11:45:00	288
0615-0016	2016-06-14 12:00:00	0
0615-0016	2016-06-14 12:15:00	103
0615-0016	2016-06-14 12:30:00	303
0615-0016	2016-06-14 12:45:00	8
0615-0016	2016-06-14 13:00:00	36
0615-0016	2016-06-14 13:15:00	146
0615-0016	2016-06-14 13:30:00	109
0615-0016	2016-06-14 13:45:00	76
0615-0016	2016-06-14 14:00:00	35
0615-0016	2016-06-14 14:15:00	5
0615-0016	2016-06-14 14:30:00	19
0615-0016	2016-06-14 14:45:00	23
0615-0016	2016-06-14 15:00:00	0
0615-0016	2016-06-14 15:15:00	40
0615-0016	2016-06-14 15:30:00	36
0615-0016	2016-06-14 15:45:00	57
0615-0016	2016-06-14 16:00:00	29
0615-0016	2016-06-14 16:15:00	22
0615-0016	2016-06-14 16:30:00	109
0615-0016	2016-06-14 16:45:00	35
0615-0016	2016-06-14 17:00:00	424
0615-0016	2016-06-14 17:15:00	24
0615-0016	2016-06-14 17:30:00	464
0615-0016	2016-06-14 17:45:00	643
0615-0016	2016-06-14 18:00:00	8
0615-0016	2016-06-14 18:15:00	0
0615-0016	2016-06-14 18:30:00	0
0615-0016	2016-06-14 18:45:00	0
0615-0016	2016-06-14 19:00:00	0
0615-0016	2016-06-14 19:15:00	5
0615-0016	2016-06-14 19:30:00	98
0615-0016	2016-06-14 19:45:00	9
0615-0016	2016-06-14 20:00:00	0
0615-0016	2016-06-14 20:15:00	24
0615-0016	2016-06-14 20:30:00	264
0615-0016	2016-06-14 20:45:00	73
0615-0016	2016-06-14 21:00:00	7
0615-0016	2016-06-14 21:15:00	34
0615-0016	2016-06-14 21:30:00	127
0615-0016	2016-06-14 21:45:00	0
0615-0016	2016-06-14 22:00:00	0
0615-0016	2016-06-14 22:15:00	0
0615-0016	2016-06-14 22:30:00	0
0615-0016	2016-06-14 22:45:00	0
0615-0016	2016-06-14 23:00:00	0
0615-0016	2016-06-14 23:15:00	0
0615-0016	2016-06-14 23:30:00	0
0615-0016	2016-06-14 23:45:00	0
0615-0016	2016-06-15 00:00:00	52
0615-0016	2016-06-15 00:15:00	0
0615-0016	2016-06-15 00:30:00	0
0615-0016	2016-06-15 00:45:00	7
0615-0016	2016-06-15 01:00:00	0
0615-0016	2016-06-15 01:15:00	0
0615-0016	2016-06-15 01:30:00	0
0615-0016	2016-06-15 01:45:00	0
0615-0016	2016-06-15 02:00:00	0
0615-0016	2016-06-15 02:15:00	0
0615-0016	2016-06-15 02:30:00	0
0615-0016	2016-06-15 02:45:00	0
0615-0016	2016-06-15 03:00:00	0
0615-0016	2016-06-15 03:15:00	0
0615-0016	2016-06-15 03:30:00	0
0615-0016	2016-06-15 03:45:00	0
0615-0016	2016-06-15 04:00:00	0
0615-0016	2016-06-15 04:15:00	0
0615-0016	2016-06-15 04:30:00	0
0615-0016	2016-06-15 04:45:00	0
0615-0016	2016-06-15 05:00:00	0
0615-0016	2016-06-15 05:15:00	0
0615-0016	2016-06-15 05:30:00	0
0615-0016	2016-06-15 05:45:00	0
0615-0016	2016-06-15 06:00:00	0
0615-0016	2016-06-15 06:15:00	7
0615-0016	2016-06-15 06:30:00	0
0615-0016	2016-06-15 06:45:00	7
0615-0016	2016-06-15 07:00:00	278
0615-0016	2016-06-15 07:15:00	15
0615-0016	2016-06-15 07:30:00	16
0615-0016	2016-06-15 07:45:00	742
0615-0016	2016-06-15 08:00:00	363
0615-0016	2016-06-15 08:15:00	622
0615-0016	2016-06-15 08:30:00	127
0615-0016	2016-06-15 08:45:00	84
0615-0016	2016-06-15 09:00:00	0
0615-0016	2016-06-15 09:15:00	0
0615-0016	2016-06-15 09:30:00	0
0615-0016	2016-06-15 09:45:00	0
0615-0016	2016-06-15 10:00:00	0
0615-0016	2016-06-15 10:15:00	0
0615-0016	2016-06-15 10:30:00	0
0615-0016	2016-06-15 10:45:00	0
0615-0016	2016-06-15 11:00:00	0
0615-0016	2016-06-15 11:15:00	0
0615-0016	2016-06-15 11:30:00	0
0615-0016	2016-06-15 11:45:00	0
0615-0016	2016-06-15 12:00:00	0
0615-0016	2016-06-15 12:15:00	0
0615-0016	2016-06-15 12:30:00	0
0615-0016	2016-06-15 12:45:00	0
0615-0016	2016-06-15 13:00:00	0
0615-0016	2016-06-15 13:15:00	0
0615-0016	2016-06-15 13:30:00	0
0615-0016	2016-06-15 13:45:00	0
0615-0016	2016-06-15 14:00:00	0
0615-0016	2016-06-15 14:15:00	0
0615-0016	2016-06-15 14:30:00	0
0615-0016	2016-06-15 14:45:00	0
0615-0016	2016-06-15 15:00:00	0
0615-0016	2016-06-15 15:15:00	0
0615-0016	2016-06-15 15:30:00	0
0615-0016	2016-06-15 15:45:00	0
0615-0016	2016-06-15 16:00:00	0
0615-0016	2016-06-15 16:15:00	0
0615-0016	2016-06-15 16:30:00	0
0615-0016	2016-06-15 16:45:00	0
0615-0016	2016-06-15 17:00:00	0
0615-0016	2016-06-15 17:15:00	0
0615-0016	2016-06-15 17:30:00	0
0615-0016	2016-06-15 17:45:00	0
0615-0016	2016-06-15 18:00:00	0
0615-0016	2016-06-15 18:15:00	0
0615-0016	2016-06-15 18:30:00	0
0615-0016	2016-06-15 18:45:00	0
0615-0016	2016-06-15 19:00:00	0
0615-0016	2016-06-15 19:15:00	0
0615-0016	2016-06-15 19:30:00	0
0615-0016	2016-06-15 19:45:00	0
0615-0016	2016-06-15 20:00:00	0
0615-0016	2016-06-15 20:15:00	0
0615-0016	2016-06-15 20:30:00	0
0615-0016	2016-06-15 20:45:00	0
0615-0016	2016-06-15 21:00:00	0
0615-0016	2016-06-15 21:15:00	0
0615-0016	2016-06-15 21:30:00	0
0615-0016	2016-06-15 21:45:00	0
0615-0016	2016-06-15 22:00:00	0
0615-0016	2016-06-15 22:15:00	0
0615-0016	2016-06-15 22:30:00	0
0615-0016	2016-06-15 22:45:00	0
0615-0016	2016-06-15 23:00:00	0
0615-0016	2016-06-15 23:15:00	0
0615-0016	2016-06-15 23:30:00	0
0615-0016	2016-06-15 23:45:00	0
