## Supplementary Table 1 for "Digital phenotyping by consumer wearables identifies sleep-associated markers of cardiovascular disease risk and biological aging"

### Sheet: SupplementaryTable1
Supplementary Table 1: Summary of multiple linear regression results for socioeconomic factors and sleep metric, wearable-derived TST. β-values, P-values and standard error are shown. Highlighted cells have p < 0.05. The reference level in each model is stated as "ref" and highlighted in grey.
Socioeconomic factor		β	p-value	Standard error
Occupation type	Manual labor	ref
	Service Industry	30.944	0.045	15.374
	Unemployed or retired	31.652	0.015	12.903
	Office work, professionals	24.768	0.037	11.844
Residence type	Public-housing	ref
	Private-housing	14.606	0.019	6.226
	Others	25.199	0.064	13.597
Education levels	Others	ref
	University and above	4.177	0.46	5.653
Income levels	Numeric(Income levels)	-0.424	0.769	1.441
