## Supplementary Table 2 for "Digital phenotyping by consumer wearables identifies sleep-associated markers of cardiovascular disease risk and biological aging"

### Sheet: SupplementaryTable2
Supplementary Table 2: Summary of multiple linear regression results for lifestyle factors and sleep metric, wearable-derived TST. β-values, P-values and standard error are shown. Highlighted cells have p < 0.05. The reference level in each model is stated as "ref" and highlighted in grey.
Lifestyle factor		β	p-value	Standard error
Exercise Weekly	Never/hardly	ref
	Often/always	-0.53	0.928	5.866
Smoking	Ex-smoker	ref
	Yes	-2.098	0.93	23.785
	No	-6.701	0.741	20.234
Alcohol	No	ref
	Yes	19.247	8.54x10-04	5.734
Hard Liquor	No	ref
	Yes	28.049	-2.04x10-03	9.003
Beer	No	ref
	Yes	17.71	0.014	7.194
Red Wine	No	ref
	Yes	19.219	0.008	7.149
White Wine	No	ref
	Yes	10.457	0.224	8.58
Sparkling Wine	No	ref
	Yes	2.63	0.809	10.884
Caffeine	No	ref
	Yes	2.442	0.689	6.096
Tea	No	ref
	Yes	3.8	0.489	5.485
Green Tea	No	ref
	Yes	10.195	0.058	5.366
Vegetable servings		2.233	0.432	2.839
Fruit servings		3.085	0.416	3.788
